# Genome-wide arrayed CRISPR activation screen for prion protein modulators

**DOI:** 10.64898/2026.03.01.707423

**Authors:** Chiara Trevisan, Hao Wang, Vangelis Bouris, Simon Mead, Jiang-An Yin, Adriano Aguzzi

**Affiliations:** Institute of Neuropathology, University of Zurich, CH-8091 Zurich, Switzerland; Institute for the Science of the Aging Brain (ISAB), CH-9004 St. Gallen, Switzerland; Institute of Prion Diseases, MRC Prion Unit at University College London, London, UK; Present address: Aging and Regeneration Center, School of Basic Medical Sciences, Tsinghua University, 100084, Beijing, P.R. China

**Author notes:** Equal contribution (Chiara Trevisan, Hao Wang).

## Abstract

The cellular prion protein (PrP^C^) is an essential substrate for prion propagation, and its abundance strongly influences susceptibility to prion disease. To systematically identify genetic regulators of PrP^C^ abundance, we performed an arrayed genome-wide CRISPR activation (CRISPRa) screen targeting 19,839 human protein-coding genes in human glioblastoma cells. Using a quantitative time-resolved fluorescence resonance energy transfer (TR-FRET) immunoassay, we measured PrP^C^ levels across 22,442 individual genetic perturbations. This screen identified 531 genes whose activation significantly modulated PrP^C^ abundance. A curated subset of 50 candidates was subjected to validation using independent TR-FRET assays and Western blotting, confirming 45 (90%) of tested hits. All raw and processed screening data, metadata, and analysis code are publicly available. This dataset provides a comprehensive resource for studying genetic regulation of PrP^C^ homeostasis and enables reuse for investigations of membrane protein trafficking, proteostasis, and prion biology.
