## Supplementary material for "Genome-wide arrayed CRISPR activation screen for prion protein modulators": PrPC_Hits_GWAS.xlsx

### Sheet: GWAS0.05
Gene	CRISPRa Screen	GWAS
PRNP	0.00968732	1.724e-12
ALKBH5	0.0346234	9.714e-06
SMCHD1	0.0128205	0.00038249
TMIGD1	0.0322159	0.00084163
ZPBP2	0.0446268	0.0025629
TFF2	0.0484459	0.0062932
ABHD15	0.0361766	0.0072675
CAMK1G	0.0270193	0.0088649
PRICKLE2	0.0257897	0.011467
CKLF-CMTM1	0.0165845	0.012548
SLC33A1	0.0249811	0.014753
TMEM170B	0.0245531	0.016593
SEL1L	0.0387991	0.017203
ZBTB39	0.0430807	0.018318
LYZL6	0.023981	0.019634
FGD3	0.0262343	0.019637
ITLN1	0.0211311	0.022181
PRKCE	0.0214798	0.023443
PNPLA5	0.0334764	0.025833
ADAMTS10	0.0254507	0.027239
HPSE	0.0155528	0.029887
TIFAB	0.0374527	0.030229
ERBB3	0.0462524	0.033865
CERKL	0.0309078	0.034052
PHOSPHO1	0.045087	0.034997
RASA1	0.0271671	0.036217
ARHGEF1	0.0228471	0.037265
MRPL3	0.0237838	0.037998
WWC1	0.0410686	0.038721
FOLR1	0.0450024	0.041611
SIGLEC10	0.0493755	0.048397
CLEC19A	0.0419374	0.048575
MBD3L1	0.0237209	0.049741

### Sheet: AllHits
Gene	CRISPRaScreen(p_value_log2)	GWAS(MAGMA_Pvalue)
PRNP	0.00968732	1.724e-12
ALKBH5	0.0346234	9.714e-06
SMCHD1	0.0128205	0.00038249
TMIGD1	0.0322159	0.00084163
ZPBP2	0.0446268	0.0025629
TFF2	0.0484459	0.0062932
ABHD15	0.0361766	0.0072675
CAMK1G	0.0270193	0.0088649
PRICKLE2	0.0257897	0.011467
CKLF-CMTM1	0.0165845	0.012548
SLC33A1	0.0249811	0.014753
TMEM170B	0.0245531	0.016593
SEL1L	0.0387991	0.017203
ZBTB39	0.0430807	0.018318
LYZL6	0.023981	0.019634
FGD3	0.0262343	0.019637
ITLN1	0.0211311	0.022181
PRKCE	0.0214798	0.023443
PNPLA5	0.0334764	0.025833
ADAMTS10	0.0254507	0.027239
HPSE	0.0155528	0.029887
TIFAB	0.0374527	0.030229
ERBB3	0.0462524	0.033865
CERKL	0.0309078	0.034052
PHOSPHO1	0.045087	0.034997
RASA1	0.0271671	0.036217
ARHGEF1	0.0228471	0.037265
MRPL3	0.0237838	0.037998
WWC1	0.0410686	0.038721
FOLR1	0.0450024	0.041611
SIGLEC10	0.0493755	0.048397
CLEC19A	0.0419374	0.048575
MBD3L1	0.0237209	0.049741
SH3BP5L	0.0370843	0.050819
SCAF1	0.023113	0.051564
NUDT1	0.0155728	0.052443
RUNX2	0.0285986	0.055339
COL12A1	0.0406864	0.059637
COMMD3	0.031284	0.060261
OLIG1	0.0257517	0.063198
GJD3	0.0408363	0.065141
TPRG1	0.0179604	0.070657
TPRG1	0.020488	0.070657
BCL3	0.0339682	0.071078
EPB41	0.0273512	0.073692
EPB41	0.0174651	0.073692
LRAT	0.0200515	0.074233
LRRC47	0.0402672	0.074821
RBM38	0.0428304	0.077149
SPZ1	0.0333269	0.084976
SALL1	0.0380422	0.08651
TRPM6	0.028348	0.087174
TRIM7	0.0486049	0.091666
SHQ1	0.0406409	0.091824
EI24	0.0476778	0.098305
GRM1	0.045634	0.10038
IDH3A	0.0355579	0.10317
PRSS16	0.0242753	0.10454
PHLDA2	0.0496822	0.10469
HGF	0.0335623	0.10691
PIK3IP1	0.0147897	0.1075
PIK3IP1	0.0204221	0.1075
SPATA22	0.0287406	0.10882
MYO1B	0.0336333	0.11363
FLT3LG	0.0483786	0.12004
APLP2	0.0421296	0.12583
VDAC3	0.0274202	0.12662
PLEKHO2	0.0441382	0.12685
MYL12A	0.0153022	0.13016
TRAF1	0.0493022	0.13325
TUSC2	0.0302027	0.13562
HPN	0.0372734	0.13927
CLASP1	0.0389066	0.13969
TMPRSS13	0.0132694	0.14042
ZNF559-ZNF177	0.0351568	0.14249
TULP1	0.0497433	0.14328
C2CD2	0.0137199	0.14442
LNPK	0.0319386	0.14897
PFKM	0.0306522	0.15011
C6orf201	0.045974	0.15113
ASS1	0.0401446	0.15295
RREB1	0.0335162	0.1532
MINK1	0.0278472	0.16748
SLC47A1	0.0181562	0.1676
PATZ1	0.0317975	0.16932
C9orf116	0.0227439	0.17303
RPS14	0.0425506	0.17621
TLCD1	0.0476816	0.18514
NPNT	0.0424751	0.18592
SLCO3A1	0.0439173	0.18606
PSAPL1	0.0473939	0.18712
DLEC1	0.0275665	0.18754
BTD	0.0273494	0.18766
ZNF511	0.0483463	0.18836
GCSAML	0.0109117	0.19319
CCDC115	0.0122569	0.19499
C6orf226	0.0292154	0.19951
NAALADL1	0.032887	0.2001
KCNH8	0.019696	0.20148
AMOTL2	0.0152601	0.20217
SNRPF	0.0196768	0.20338
CES3	0.0409776	0.20482
CTLA4	0.0316687	0.20829
APEH	0.0313846	0.20913
C3orf35	0.0460295	0.21109
NLRP3	0.0397116	0.213
LAMA1	0.0357616	0.21569
ARAP3	0.0364397	0.21897
CCNF	0.045721	0.22196
APOC3	0.0292824	0.22243
TNRC6A	0.021194	0.22352
UBR7	0.0413444	0.22566
EIF2B1	0.028953	0.22732
PGR	0.036229	0.22972
LRRC75B	0.0352934	0.23131
WSCD2	0.0127268	0.23179
TLR2	0.0229828	0.23386
CDK5	0.037583	0.23455
LRTOMT	0.0376052	0.23999
NEFM	0.0334364	0.24111
RAB44	0.0321183	0.2457
OMP	0.0384997	0.24791
CAMSAP1	0.0371601	0.25124
IL6	0.0356186	0.25239
ABI3BP	0.0191039	0.25693
B4GALNT2	0.0220955	0.26039
POLR2F	0.0314556	0.26164
EIF4EBP1	0.0212582	0.26244
LMAN1L	0.0405861	0.26283
ACOT11	0.038173	0.26624
FOXRED2	0.0230614	0.27831
RNLS	0.0372437	0.28643
SLCO4C1	0.0487476	0.29109
KLK8	0.0181401	0.29352
WIPF2	0.0288661	0.29448
ZNF804B	0.015252	0.29751
MCOLN2	0.0437245	0.30069
LIMS1	0.0367689	0.30223
CELF3	0.0284804	0.30318
PPFIBP2	0.0226706	0.30337
TPSD1	0.0311342	0.30807
NT5C3B	0.0368924	0.31658
B4GALT1	0.0276809	0.31747
TOP3B	0.0288948	0.31755
PATJ	0.0231083	0.31939
NABP2	0.0458697	0.32159
NAP1L1	0.0308896	0.32379
NBPF6	0.0306534	0.3241
COMMD5	0.0281858	0.32823
RPS6KA2	0.0455345	0.33087
IFNB1	0.0290446	0.3343
TTC6	0.0494727	0.33447
TCP11	0.0428148	0.33664
TBX5	0.0294995	0.33912
CEND1	0.0142034	0.34188
POLK	0.0209194	0.34266
ZNF227	0.0394337	0.34522
IAH1	0.0300409	0.34598
ZMYM5	0.0246912	0.34677
ARHGAP20	0.0383451	0.35143
DHODH	0.0455771	0.35144
ZNF621	0.0121321	0.35852
ZFP82	0.0433984	0.36155
ALDH2	0.038463	0.36223
ASB2	0.0447169	0.3687
ABCA6	0.0205475	0.37251
WNT5A	0.0280811	0.37402
CILP2	0.0395332	0.37494
VSTM2L	0.0192795	0.37545
CLCN1	0.0177275	0.37672
VGLL4	0.0342568	0.37681
ACE	0.0284073	0.37836
HAUS4	0.0115007	0.37972
PHF24	0.0433315	0.38168
MCF2L2	0.0335165	0.38287
SNRPD1	0.0342684	0.38408
PYGB	0.0488366	0.38436
PNOC	0.0305872	0.3861
TENT5C	0.0456868	0.38734
CERCAM	0.0176589	0.38765
MYH11	0.0234248	0.38814
PDP1	0.0314782	0.38941
SIGLECL1	0.0201547	0.3908
CRB1	0.0301065	0.39332
FYTTD1	0.0160921	0.39583
MPHOSPH8	0.031931	0.39713
TEC	0.0334822	0.40151
BCLAF1	0.0223885	0.40381
CTDP1	0.0283528	0.40504
VGLL2	0.0322228	0.40595
TPMT	0.0455647	0.40925
CENPS	0.0446758	0.41027
ZNF45	0.0117948	0.41052
MFSD4B	0.0220061	0.41243
GPR142	0.0274674	0.41509
FBN2	0.0276086	0.41783
NKAIN1	0.00477557	0.41881
CERS2	0.0436256	0.42125
B3GAT1	0.0392372	0.42323
BEST1	0.0495685	0.42427
TEX26	0.0225424	0.42842
ANKHD1-EIF4EBP3	0.0240046	0.43282
HACL1	0.0266575	0.43288
STAC	0.0438809	0.43569
DSG2	0.0466908	0.43643
IFFO1	0.0431683	0.44422
RMND5A	0.0222276	0.44445
CYP4F11	0.0278704	0.44451
EIF4G2	0.0158266	0.44467
RELL1	0.0382913	0.44505
C19orf47	0.048228	0.4466
C11orf86	0.0375074	0.44723
ENHO	0.0423153	0.44817
SLN	0.0379841	0.45007
ZC3H4	0.015162	0.45403
SMIM10L1	0.0365128	0.45496
INSM2	0.0198614	0.45649
CDKN2AIP	0.0374682	0.45859
CCDC13	0.0211306	0.45866
DENND1B	0.0394471	0.46209
LRP2	0.03997	0.46262
LAPTM4B	0.0499618	0.46669
MMP14	0.0126459	0.46712
MMP16	0.0327594	0.4687
ZNF727	0.0222032	0.47156
ZDHHC13	0.0292588	0.47505
NDUFA13	0.0336988	0.47597
GSTP1	0.0428287	0.47899
F2	0.0299869	0.48431
BICDL1	0.0449957	0.48521
PEG10	0.0428373	0.49542
TOR3A	0.0378448	0.49651
CIDEC	0.0215021	0.4974
LOXL1	0.0271905	0.49755
TMEM235	0.0273045	0.49947
AMD1	0.039494	0.49969
CCDC38	0.039775	0.50238
PIGP	0.0401002	0.50258
HEPACAM	0.017093	0.50585
JMJD7	0.0221677	0.50645
DKK3	0.0401739	0.51198
SLC25A35	0.0199623	0.51218
LRRC69	0.0363189	0.51991
FFAR2	0.0328751	0.52615
PCDHB5	0.0459758	0.53764
TUBA3D	0.0495424	0.54297
QPRT	0.0225583	0.5463
SLC39A14	0.0481975	0.54638
LEP	0.0339135	0.54982
TTC7A	0.0311147	0.55099
VAV2	0.00991889	0.55376
NOL11	0.0238171	0.5561
CAPG	0.0415856	0.55981
ATP2B4	0.0458114	0.56099
AGER	0.0254657	0.5619
HMBS	0.0307673	0.5619
AKR1B15	0.0440691	0.56363
CMTR1	0.0359032	0.56962
BTC	0.0366325	0.56971
SLC17A6	0.0208792	0.57091
RSPH1	0.0171355	0.57113
TCAF1	0.029711	0.57239
SEC62	0.0456183	0.57388
ERICH1	0.0219298	0.57478
SLC4A1AP	0.0241896	0.5751
INS-IGF2	0.0366687	0.57573
PDK1	0.0249253	0.5773
EZH1	0.0264453	0.5812
TRIM56	0.0356398	0.58204
IFNG	0.0305398	0.58455
GRAMD1B	0.0426242	0.60396
SHANK2	0.0359909	0.60967
PTPN2	0.0318918	0.60991
BAHD1	0.018236	0.61699
LIPH	0.042324	0.61881
DDX27	0.0415821	0.61891
TELO2	0.0316376	0.61904
NRSN1	0.025141	0.62126
ITPRIPL2	0.0443635	0.6237
AMIGO3	0.0193827	0.62463
C1orf109	0.0333059	0.63046
CHD9	0.0270927	0.6306
MTA3	0.0464435	0.632
MAGEL2	0.0383638	0.6395
PTGES	0.0411146	0.64157
PPIP5K2	0.0232277	0.64228
PPIB	0.0363763	0.64236
PLD3	0.0490294	0.64544
SH2B3	0.0295315	0.64786
MAPK8IP1	0.0132463	0.64826
GSTM3	0.0275493	0.65014
NEK1	0.0447973	0.65787
EXOC2	0.0106378	0.65793
ACSM6	0.0400805	0.66359
C7orf61	0.0310967	0.66886
KNL1	0.0275268	0.66963
CENPJ	0.0191695	0.6702
ZBTB26	0.0486728	0.67063
YIPF5	0.0388705	0.6738
NIPSNAP1	0.0323008	0.67426
MRPL39	0.0260658	0.67567
RASGEF1C	0.0210545	0.67697
FYB2	0.0321282	0.67717
TMX2	0.0152343	0.67772
C2orf76	0.0177982	0.68366
CYP2D6	0.0423105	0.68615
CALU	0.0293854	0.68718
PRRC1	0.0190541	0.68935
MTHFD1L	0.0331052	0.68982
ELOVL2	0.0326598	0.69253
TM6SF2	0.0492038	0.69527
ASPM	0.0457088	0.6969
RBM14-RBM4	0.0232188	0.69698
PPP1R9A	0.0218443	0.70005
FBXL19	0.0498623	0.70067
ETFB	0.0377885	0.70285
PTCD1	0.0394776	0.7061
NFKBIE	0.0221881	0.70661
ANPEP	0.0240719	0.71099
HNRNPDL	0.0265972	0.71415
GPR183	0.0446306	0.71741
TINAGL1	0.036311	0.71815
MMS22L	0.0230699	0.71972
TSEN34	0.0473934	0.72125
FAM169B	0.0350333	0.7257
SHOX2	0.0367906	0.7261
SYCE1L	0.0191397	0.72757
CPLANE1	0.0347575	0.73181
DNAI1	0.0255627	0.73307
DSP	0.0138323	0.73419
RASL11A	0.023038	0.73451
C16orf72	0.0270882	0.7375
NTN5	0.0314768	0.74241
GARNL3	0.0270737	0.74287
PTPRZ1	0.0246044	0.74371
KCTD10	0.0213957	0.74431
MMAB	0.0411673	0.74632
ST20-MTHFS	0.0221837	0.74907
TMCC2	0.039844	0.7495
IKZF5	0.0208417	0.75241
CCDC136	0.029902	0.75573
SAMD15	0.0396427	0.75594
ILK	0.0350163	0.75962
RYR1	0.0441644	0.76064
PSD2	0.0242351	0.76118
MYL10	0.0232352	0.76491
ZNF610	0.0478701	0.76532
ZNF548	0.0332508	0.76537
FAM222B	0.0308069	0.76755
ATRNL1	0.0296962	0.76793
UNC119	0.0210793	0.76814
C9orf152	0.0368942	0.77093
SYNPO	0.0299321	0.77315
LPCAT2	0.0477216	0.7736
TET2	0.0130049	0.77488
CSMD1	0.0123936	0.77739
TGFA	0.0363942	0.78053
GRK6	0.0286792	0.78297
GPR161	0.0409154	0.78876
FAM102B	0.0157806	0.78956
PHF10	0.0303824	0.79087
GATAD2A	0.0482616	0.79212
PROC	0.0411058	0.79278
HELZ	0.0387004	0.79289
CPSF4	0.0448155	0.7933
BCAT1	0.0246927	0.79384
AKAP8L	0.0293129	0.80314
ANAPC13	0.0334871	0.8054
FAM76A	0.0447831	0.80974
PIPOX	0.0149483	0.81497
HEXIM2	0.0215121	0.81557
U2AF1L4	0.0360345	0.81626
RNF103	0.0376503	0.81672
RNF10	0.0162023	0.8176
IGF2BP1	0.0435483	0.82034
ZNF33A	0.0252375	0.82057
CRTAP	0.0427591	0.82217
ADAMTSL3	0.0283884	0.82248
YBX3	0.0335007	0.82351
PRPF40A	0.0201752	0.82567
GFRA1	0.0426824	0.82614
SAAL1	0.0221856	0.82638
RASGRP2	0.0342494	0.82903
CHEK2	0.045138	0.82952
MVK	0.0378282	0.83073
PRND	0.0207488	0.8318
NELL2	0.0448414	0.83312
EFNA5	0.0140334	0.83543
FAM210A	0.0499578	0.83634
FAM210B	0.0168328	0.84279
GCNT2	0.0446761	0.84296
RNF7	0.0158473	0.84525
TRIM58	0.0350948	0.84651
PRR5-ARHGAP8	0.0183216	0.85051
CATSPERE	0.0174418	0.85149
GDPD3	0.03964	0.85351
TENM4	0.0334487	0.86164
IL1B	0.0244153	0.86631
XRN1	0.0477478	0.8673
TTC8	0.0313034	0.86851
BTNL10	0.0274466	0.87005
KLK14	0.0413565	0.87027
FBXO44	0.0339329	0.8718
PLPPR5	0.0193792	0.87392
HCFC2	0.0402391	0.87525
ELP6	0.0490899	0.87654
ZNF706	0.0403959	0.87929
VDR	0.0275029	0.88021
EHD1	0.0159026	0.88064
PHF12	0.0254047	0.88334
PPP4R3A	0.0413221	0.88347
NCAPG2	0.0140503	0.88555
AIFM3	0.0296149	0.88691
KRTCAP3	0.0369276	0.88861
MAGI2	0.0139921	0.8905
SOWAHC	0.0322423	0.89109
PDZD9	0.0412567	0.89114
SPAM1	0.0183621	0.8921
KIAA1671	0.0193995	0.89477
QPCTL	0.00958271	0.899
STIM2	0.0186199	0.90033
CFAP300	0.038038	0.90346
ZNF142	0.0471304	0.90903
HTR2A	0.0423434	0.91125
PLVAP	0.036735	0.91261
RAMP2	0.0299669	0.91321
GAMT	0.0378	0.91362
KDM6B	0.0490167	0.9146
METTL8	0.0499128	0.91604
MKX	0.0408299	0.91795
FAM83C	0.0329416	0.91981
EOGT	0.0410945	0.92526
MRM1	0.0281098	0.92529
LVRN	0.046691	0.92634
RCVRN	0.0478287	0.92925
HPS6	0.0435263	0.93072
NFKBID	0.0310561	0.93081
HNF4A	0.0465957	0.93108
CABIN1	0.0413524	0.93759
SAV1	0.0394182	0.94037
GALNT13	0.0106515	0.94221
C5orf51	0.0376703	0.94225
FAM241B	0.0141702	0.94226
HACD3	0.0333981	0.94369
PNKD	0.0157435	0.95078
NUFIP1	0.0436036	0.95468
TADA2B	0.0322667	0.95481
HSD3B7	0.0355122	0.95611
KLF4	0.0384076	0.95624
PATL2	0.041132	0.95657
LSP1	0.0160469	0.95659
ABL1	0.0397774	0.96437
SSBP4	0.0112534	0.97203
GPR137C	0.033777	0.98053
ZNF284	0.031946	0.98172
ZNF618	0.0335139	0.98941
GLUD1	0.0245433	0.99165
ZBED4	0.0204973	#N/A
SEPTIN1	0.037004	#N/A
AGRN	0.0174488	#N/A
SSNA1	0.0339308	#N/A
SPIN4	0.0131615	#N/A
KRT17	0.0116803	#N/A
LOC101929627	0.0317386	#N/A
LOC112268184	0.0403344	#N/A
THAP11	0.0166635	#N/A
NBPF14	0.0191963	#N/A
DUSP9	0.0335232	#N/A
CBLIF	0.0225631	#N/A
PRH1-TAS2R14	0.0202618	#N/A
IL17C	0.029053	#N/A
AIRE	0.0355802	#N/A
CBARP	0.0138084	#N/A
POLR2J3	0.021696	#N/A
PABPC1L2A	0.0450633	#N/A
FOXO4	0.032577	#N/A
IL1RAPL2	0.0339019	#N/A
CXorf65	0.0450729	#N/A
LOC107985876	0.0233203	#N/A
CRNDE	0.0284053	#N/A
MFSD12	0.0111623	#N/A
SAGE1	0.0207242	#N/A
PACS2	0.0351075	#N/A
LOC100509620	0.0172872	#N/A
LOC100288562	0.0399663	#N/A
GALE	0.0195888	#N/A
LOC100287290	0.0401698	#N/A
TARP	0.0427426	#N/A
USP17L10	0.028174	#N/A
CASTOR2	0.0335451	#N/A
LOC100287036	0.0356954	#N/A
LOC401040	0.0496417	#N/A
C1S	0.0296559	#N/A
RNF223	0.0428051	#N/A
PGA5	0.0269615	#N/A
FRG2	0.0301823	#N/A
PLPPR3	0.0309664	#N/A
OR10D3	0.0425114	#N/A
RBIS	0.0343517	#N/A
HSFY2	0.0296926	#N/A
H4C1	0.0352689	#N/A
SEPTIN10	0.0267751	#N/A
C1R	0.0298388	#N/A
ZNF705A	0.0492472	#N/A
LPCAT3	0.0459871	#N/A
LOC644090	0.0309997	#N/A
DNAJB7	0.0305568	#N/A
NPFF	0.0383065	#N/A
AMY1A	0.0361882	#N/A
UPK3BL1	0.0394322	#N/A
TLE5	0.022004	#N/A
ANKRD40CL	0.0264313	#N/A
PRLH	0.033789	#N/A
LOC102723532	0.0498269	#N/A
RIMKLB	0.0285519	#N/A
LOC107985525	0.0426888	#N/A
FCGR2C	0.0390446	#N/A
SAMD1	0.0289091	#N/A
SLC66A1L	0.0329464	#N/A
EXOSC4	0.0342433	#N/A
HCG22	0.0332026	#N/A
PRSS2	0.028092	#N/A
DRAP1	0.0301492	#N/A
BOLA2	0.0326097	#N/A
LOC102723728	0.0466097	#N/A
TEX13C	0.0336637	#N/A
MAGEB16	0.0449015	#N/A
FAM156B	0.0373735	#N/A
LOC105379198	0.0479337	#N/A
LOC389199	0.0487798	#N/A
ADAMTSL2	0.0451229	#N/A
