## Supplementary material for "Genome-wide arrayed CRISPR activation screen for prion protein modulators": Plate_IX_A.csv

Plate information
Plate	Repeat	Barcode	Measured height	Chamber temperature at start	Chamber temperature at end	Humidity at start	Humidity at end	Ambient temperature at start	Ambient temperature at end	Formula	Measurement date
1	1	=""	N/A	N/A	N/A	N/A	N/A	N/A	N/A	Calc 1: Label ratio = X / Y where X = Lilly FRET(1) channel 1 window 1 Y = Lilly FRET(1) channel 2 window 1	23-07-23 12:45:25
Background information
Plate	Label	Result	Signal	Flashes/Time	Meastime	MeasInfo
1	Lilly FRET	0	106	20	00:00:00.000	De=1st Ex=Top Em=Top Wdw=1 (14)
1	Lilly FRET	0	60	5	00:00:00.000	De=2nd Ex=Top Em=Top Wdw=1 (142)
Calculated results: Calc 1: Label ratio = X / Y where X = Lilly FRET(1) channel 1 window 1 Y = Lilly FRET(1) channel 2 window 1
	01	02	03	04	05	06	07	08	09	10	11	12	13	14	15	16	17	18	19	20	21	22	23	24
A	1.0000	0.03754455047	0.04220304546	0.03988400065	0.06137184116	0.04484712695	0.04362071718	0.05409990004	0.04719477374	0.04899737935	0.02881833142	0.05260924905	0.06909112491	0.0393761127	0.0564775181	0.03743041537	0.04854955681	0.05473694116	0.04953187492	0.06638295344	0.03753207086	0.05446500402	0.05634989334	0.02099174183
B	0.01896312021	0.03401604983	0.04204715512	0.0417390025	0.03247800317	0.03951016636	0.03592867102	0.04323214636	0.04015583802	0.04014440221	0.07013662092	0.04110168862	0.07720393337	0.04532887352	0.04289147035	0.0426990721	0.03362839698	0.03625601722	0.04642357086	0.04825769459	0.03909687551	0.04987274349	0.04798508175	2.33333333333
C	0.80882352941	0.03820996794	0.03391629637	0.03217772829	0.0641825955	0.03518017048	0.03755131965	0.04084042635	0.04158255661	0.0371665618	0.03861247214	0.03442542363	0.03407132747	0.04149610314	0.03817483623	0.03442511062	0.05562102459	0.04739062048	0.04505631125	0.04272024112	0.04758085042	0.04796590294	0.05528436071	0.02116359774
D	0.01841547529	0.04061111366	0.0394434629	0.03758420441	0.03308153548	0.05186690981	0.03351253951	0.044443621	0.04729589722	0.03615799117	0.04491091042	0.03493756873	0.07420478677	0.04733873726	0.03500461851	0.0347024135	0.04420763404	0.05082020417	0.04033276444	0.04432102235	0.03505460533	0.04714113708	0.05424062376	1.72093023256
E	1.08396946565	0.03487435567	0.0363622788	0.04836730044	0.06259951777	0.04401190901	0.04012734629	0.04045540386	0.04013370127	0.04871867711	0.03746015669	0.03382111892	0.03416005576	0.03974825112	0.03487931534	0.04656892152	0.03959154292	0.04057018406	0.04339756252	0.03909837318	0.0416843045	0.03634368786	0.0506642405	0.02108152867
F	0.01921313448	0.03549979235	0.04029546	0.03228893934	0.03213719881	0.03797772194	0.03575388654	0.04067819682	0.05382066321	0.04368264934	0.03971441321	0.04406172944	0.0732201788	0.03933593139	0.04454359714	0.04364277746	0.05307254174	0.03827355383	0.03554301203	0.05432901652	0.05039283923	0.04207520014	0.04748460546	1.62790697674
G	1.05263157895	0.04049058902	0.03429913861	0.03612986746	0.06176997439	0.03396040897	0.03885897566	0.04086464385	0.0439089984	0.03818693206	0.03855503625	0.03524599066	0.03332900957	0.03375465448	0.0337606623	0.05507696015	0.05384326185	0.04688950789	0.03265630915	0.03708375378	0.04625509757	0.03388347816	0.04145478185	0.02133628325
H	0.01881419565	0.0478306765	0.03653917456	0.04515242984	0.03257879802	0.04313229176	0.03597249945	0.03996877212	0.04405158995	0.03736886383	0.03969684997	0.04207351134	0.06720731929	0.04252650202	0.04097715873	0.03965112765	0.03583313347	0.03717630417	0.04207786965	0.04438886012	0.0399257059	0.04713272308	0.03519182681	1.63636363636
I	1.07936507937	0.02682626043	0.03316983713	0.04847379606	0.0592010862	0.03846949962	0.04427251868	0.05011529252	0.03491093246	0.03492489388	0.04082130966	0.04049582475	0.03354967847	0.04248441468	0.03970595926	0.04882723239	0.04851775821	0.05206060832	0.04502055164	0.05130499857	0.03776332395	0.02951727192	0.04452886172	0.02156129353
J	0.0184806142	0.03880217731	0.04546051869	0.03459326638	0.03132704635	0.04046893937	0.0470159886	0.03808914941	0.04115329622	0.036531098	0.03148304021	0.0519073999	0.06895074291	0.04220280607	0.03777708398	0.04289657108	0.03658636788	0.04639248826	0.04150980556	0.05057427837	0.04421177369	0.04722818632	0.04342520388	1.6862745098
K	1.05517241379	0.0407644835	0.03965961259	0.04034627141	0.06044578479	0.04525749424	0.03980758297	0.05272861914	0.03234236933	0.04336269972	0.04290818798	0.03957508538	0.03326059544	0.03303118528	0.0356583923	0.0420567478	0.04391726301	0.04156777599	0.04658365998	0.04601877542	0.04785199748	0.04700444095	0.04926513904	0.02034295945
L	0.01908853024	0.03308775008	0.04013586997	0.03570324225	0.03124352769	0.04338023849	0.03780791839	0.03408078696	0.0522404471	0.03907325107	0.04099802981	0.04208165992	0.06699949524	0.04262399466	0.04819195674	0.04440174884	0.03787097072	0.03911520199	0.05117261176	0.04080164188	0.03697398521	0.04000151492	0.04752970607	1.3000
M	1.11851851852	0.03666164452	0.03973893051	0.03880876403	0.05905527017	0.04464507766	0.03948680935	0.03591086816	0.03724252038	0.04201612427	0.0301346215	0.04849316112	0.03302890314	0.03788631845	0.04523729131	0.04323001017	0.04290589956	0.04525340683	0.03822792736	0.04887069693	0.0560004316	0.04956901586	0.06008713215	0.01991214767
N	0.01862228331	0.03511653856	0.04784392365	0.03885219389	0.03163602553	0.03658807372	0.03899200775	0.03773512417	0.0424779703	0.04823202285	0.04507360052	0.040588362	0.06891995434	0.03983525965	0.03996026721	0.04138436184	0.04582455872	0.04308249128	0.04119660481	0.03544265287	0.04615276322	0.0446487651	0.03907461826	1.36666666667
O	0.92537313433	0.03486105243	0.0356948493	0.03752625057	0.05836015906	0.03877843049	0.03573988967	0.05157316991	0.03909265337	0.04101184471	0.0413646889	0.04546859102	0.03411883872	0.03765082473	0.02979298066	0.04075460398	0.04041473504	0.04633734755	0.04582677525	0.05009282154	0.03776957981	0.03917747769	0.05258826244	0.02059299929
P	0.01809854754	0.04190172323	0.04688631148	0.04348560461	0.06113967471	0.0290598552	0.04067997294	0.04231873682	0.04136730471	0.04825119298	0.04422838988	0.05269729295	0.06362454676	0.05064345967	0.05996565541	0.05897788232	0.04390649557	0.05214845418	0.04612629783	0.05334604594	0.06317198099	0.0436501117	0.05316223648	1.85185185185
Plate information
Plate	Repeat	Barcode	Measured height	Chamber temperature at start	Chamber temperature at end	Humidity at start	Humidity at end	Ambient temperature at start	Ambient temperature at end	Group	Label	ScanX	ScanY	Measinfo	Kinetics	Measurement date
1	1	=""	14.85	24.48	24.5	44.8	44.8	23.11	23.23	1	Lilly FRET(1)	0	0	De=1st Ex=Top Em=Top Wdw=1 (14)	0	23-07-23 12:45:25
Background information
Plate	Label	Result	Signal	Flashes/Time	Meastime	MeasInfo
1	Lilly FRET	0	106	20	00:00:00.000	De=1st Ex=Top Em=Top Wdw=1 (14)
1	Lilly FRET	0	60	5	00:00:00.000	De=2nd Ex=Top Em=Top Wdw=1 (142)
Results for Lilly FRET(1) - channel 1 window 1 (Counts)
	01	02	03	04	05	06	07	08	09	10	11	12	13	14	15	16	17	18	19	20	21	22	23	24
A	140	5225	5629	5405	7650	6165	5738	7144	6314	6656	3695	7068	9313	5087	7402	4895	6507	6980	6539	8938	4608	7447	7291	2758
B	2537	4544	5507	5674	4411	5130	4896	5728	5102	5460	9256	5535	10340	6017	5819	5499	4555	4986	6167	6430	5278	7603	6536	84
C	110	5316	4633	4393	8287	4573	5122	5326	5706	5080	5146	4762	4429	5697	5239	4489	7599	6056	6161	5131	6169	6381	7486	2909
D	2459	5319	5358	4854	4502	6940	4538	5997	6391	4677	6072	4670	9819	5951	4737	4696	5953	6890	5270	5993	4513	6421	7221	74
E	142	4763	4870	6581	8256	5307	5445	5227	5163	6517	5030	4560	4362	5324	4695	5822	5335	5160	5822	4862	5416	4770	6571	2826
F	2619	4445	5368	4082	4280	5063	4740	5379	7130	5817	5340	5736	9607	5279	5930	5790	7063	5043	4773	6750	6632	5613	6223	70
G	140	5718	4818	4912	8345	4421	5355	5437	6041	5295	5329	4868	4625	4596	4706	7314	7304	6464	4227	4998	6227	4648	5739	2951
H	2656	6253	5026	6148	4489	5930	4866	5478	5943	5197	5526	5649	8859	5865	5678	5510	4781	5151	5837	6087	5417	6498	4602	72
I	136	3698	4558	6592	7674	5018	6020	6781	4729	4764	5517	5446	4492	5704	5315	6624	6594	6992	5597	6650	5057	3999	5943	2865
J	2501	5161	5881	4674	4066	5209	6237	4945	5411	4942	4264	6915	9012	5661	5082	5502	4898	6176	5480	6693	5671	6335	5836	86
K	153	5456	5313	5425	7897	5888	5321	6978	4319	5808	5668	5238	4405	4402	4762	5548	5824	5552	6061	6054	6231	6213	6523	2636
L	2524	4262	5329	4734	4073	5657	4959	4400	6889	5196	5452	5480	8495	5623	6417	5870	4918	5091	6810	4990	4865	5281	6156	65
M	151	4818	5358	5266	7645	5924	4869	4730	4907	5691	3980	6364	4347	5031	6029	5739	5632	5911	4884	6316	7266	6366	7765	2534
N	2466	4532	6251	5141	4049	4449	5069	4911	5587	6366	5873	5276	8815	5194	5270	5424	5984	5547	5368	4427	5901	5803	5013	82
O	124	4703	4788	5057	7705	5149	4736	6850	5277	5488	5502	6033	4581	4846	3949	5444	5344	6041	6027	6503	4986	5167	6837	2708
P	2375	5437	6088	5664	8003	3801	5291	5438	5418	6259	5791	6753	8370	6442	7857	7597	5755	6715	6002	6826	8214	5588	6960	100
Plate information
Plate	Repeat	Barcode	Measured height	Chamber temperature at start	Chamber temperature at end	Humidity at start	Humidity at end	Ambient temperature at start	Ambient temperature at end	Group	Label	ScanX	ScanY	Measinfo	Kinetics	Measurement date
1	1	=""	14.85	24.48	24.5	44.8	44.8	23.11	23.23	1	Lilly FRET(1)	0	0	De=2nd Ex=Top Em=Top Wdw=1 (142)	0	23-07-23 12:45:25
Background information
Plate	Label	Result	Signal	Flashes/Time	Meastime	MeasInfo
1	Lilly FRET	0	106	20	00:00:00.000	De=1st Ex=Top Em=Top Wdw=1 (14)
1	Lilly FRET	0	60	5	00:00:00.000	De=2nd Ex=Top Em=Top Wdw=1 (142)
Results for Lilly FRET(1) - channel 2 window 1 (Counts)
	01	02	03	04	05	06	07	08	09	10	11	12	13	14	15	16	17	18	19	20	21	22	23	24
A	140	139168	133379	135518	124650	137467	131543	132052	133786	135844	128217	134349	134793	129190	131061	130776	134028	127519	132016	134643	122775	136730	129388	131385
B	133786	133584	130972	135940	135815	129840	136270	132494	127055	136009	131971	134666	133931	132741	135668	128785	135451	137522	132842	133243	134998	152448	136209	36
C	136	139126	136601	136523	129116	129988	136400	130410	137221	136682	133273	138328	129992	137290	137237	130399	136621	127789	136740	120107	129653	133032	135409	137453
D	133529	130974	135840	129150	136088	133804	135412	134935	135128	129349	135201	133667	132323	125711	135325	135322	134660	135576	130663	135218	128742	136208	133129	43
E	131	136576	133930	136063	131886	120581	135693	129204	128645	133768	134276	134827	127693	133943	134607	125019	134751	127187	134155	124353	129929	131247	129697	134051
F	136313	125212	133216	126421	133179	133315	132573	132233	132477	133165	134460	130181	131207	134203	133128	132668	133082	131762	134288	124243	131606	133404	131053	43
G	133	141218	140470	135954	135098	130181	137806	133049	137580	138660	138218	138115	138768	136159	139393	132796	135653	137856	129439	134776	134623	137176	138440	138309
H	141170	130732	137551	136161	137789	137484	135270	137057	134910	139073	139205	134265	131816	137914	138565	138962	133424	138556	138719	137129	135677	137866	130769	44
I	126	137850	137414	135991	129626	130441	135976	135308	135459	136407	135150	134483	133891	134261	133859	135662	135909	134305	124321	129617	133913	135480	133464	132877
J	135331	133008	129365	135113	129792	128716	132657	129827	131484	135282	135438	133218	130702	134138	134526	128262	133875	133125	132017	132340	128269	134136	134392	51
K	145	133842	133965	134461	130646	130100	133668	132338	133540	133940	132096	132356	132439	133268	133545	131917	132613	133565	130110	131555	130214	132179	132406	129578
L	132226	128809	132774	132593	130363	130405	131163	129105	131871	132981	132982	130223	126792	131921	133155	132202	129862	130154	133079	122299	131579	132020	129519	50
M	135	131418	134830	135691	129455	132691	123307	131715	131758	135448	132074	131235	131612	132792	133275	132755	131264	130620	127760	129239	129749	128427	129229	127259
N	132422	129056	130654	132322	127987	121597	130001	130144	131527	131987	130298	129988	127902	130387	131881	131064	130585	128753	130302	124906	127858	129970	128293	60
O	134	134907	134137	134759	132025	132780	132513	132821	134987	133815	133012	132685	134266	128709	132548	133580	132229	130370	131517	129819	132011	131887	130010	131501
P	131226	129756	129846	130250	130897	130799	130064	128501	130973	129717	130934	128147	131553	127203	131025	128811	131074	128767	130121	127957	130026	128018	130920	54
Basic assay information
Assay ID:				18975
Assay Started:				23-07-23 12:40:31
Assay Finished:				23-07-23 12:45:32
Assay Exported:				23-07-23 12:45:32
Protocol ID:				100202
Protocol Name:				Lilly FRET_384
Serial#:				="1040204"
Protocol information
Protocol:
Protocol name				Lilly FRET_384
Number of assay repeats				1
Start assay repeat each				N/A
Number of plate repeats				1
Start plate repeat each				N/A
Is label meas. height used				Yes
Height of measurement				Defined in label
Is gripper height used				No
Mode of measurement				By Columns bi-directional
Rotated plate				No
Soft move				No
Protocol notes
Plate type:
Name of the plate type				384 OptiPlate
Number of rows				16
Number of columns				24
Number of the wells in the plate				384
Height of the plate				14.35 mm
Coordinates of corners:
384 OptiPlate + Lilly FRET
12.1 mm x------------------------------------------------------- x 115.6 mm
9 mm 9 mm
12.1 mm x------------------------------------------------------- x 115.6 mm
76.5 mm 76.5 mm
Platemap:
Plate				1
Group				1
	01	02	03	04	05	06	07	08	09	10	11	12	13	14	15	16	17	18	19	20	21	22	23	24
A	-	-	-	-	-	-	-	-	-	-	-	-	-	-	-	-	-	-	-	-	-	-	-	-
B	-	-	-	-	-	-	-	-	-	-	-	-	-	-	-	-	-	-	-	-	-	-	-	-
C	-	-	-	-	-	-	-	-	-	-	-	-	-	-	-	-	-	-	-	-	-	-	-	-
D	-	-	-	-	-	-	-	-	-	-	-	-	-	-	-	-	-	-	-	-	-	-	-	-
E	-	-	-	-	-	-	-	-	-	-	-	-	-	-	-	-	-	-	-	-	-	-	-	-
F	-	-	-	-	-	-	-	-	-	-	-	-	-	-	-	-	-	-	-	-	-	-	-	-
G	-	-	-	-	-	-	-	-	-	-	-	-	-	-	-	-	-	-	-	-	-	-	-	-
H	-	-	-	-	-	-	-	-	-	-	-	-	-	-	-	-	-	-	-	-	-	-	-	-
I	-	-	-	-	-	-	-	-	-	-	-	-	-	-	-	-	-	-	-	-	-	-	-	-
J	-	-	-	-	-	-	-	-	-	-	-	-	-	-	-	-	-	-	-	-	-	-	-	-
K	-	-	-	-	-	-	-	-	-	-	-	-	-	-	-	-	-	-	-	-	-	-	-	-
L	-	-	-	-	-	-	-	-	-	-	-	-	-	-	-	-	-	-	-	-	-	-	-	-
M	-	-	-	-	-	-	-	-	-	-	-	-	-	-	-	-	-	-	-	-	-	-	-	-
N	-	-	-	-	-	-	-	-	-	-	-	-	-	-	-	-	-	-	-	-	-	-	-	-
O	-	-	-	-	-	-	-	-	-	-	-	-	-	-	-	-	-	-	-	-	-	-	-	-
P	-	-	-	-	-	-	-	-	-	-	-	-	-	-	-	-	-	-	-	-	-	-	-	-
- - Undefined
Calculations:
Plate				1
Formula index				Calc 1
Formula name				Label ratio
Formula				Label ratio where X = Lilly FRET(1) channel 1 window 1 Y = Lilly FRET(1) channel 2 window 1
Auto export parameters:
Export format				Plate2
Include basic assay information				Yes
Place assay information at				End of file
Include basic plate information				Yes
Place plate information at				Beginning of plate
Include protocol information				Yes
Protocol info level				Large
Include error and warning information				Yes
Include background information				Yes
Add plate number to the file name				Yes
Each plate to separate file				No
Field separator to use				System
File name format				<DefaultDataFolder>\<Date>\<ProtocolName>_<AssayID>.csv
Operations:
Plate 1
Group 1
Measurement
Label				Lilly FRET(1)
Labels:
Lilly FRET				6000025
Light source				Laser
Top mirror				LANCE/DELFIA Bias
Bottom mirror				N/A
Exc. filter				N/A
Using of excitation filter				Top
Ems. filter				APC 665
Using of emission filter				Top
2nd ems. filter				Europium 615
Using of 2nd emission filter				Top
Measurement height				7.3 mm
Cycle				16600
Delay				30
Number of flashes				20
Number of flashes for 2nd detector				5
Number of sequence windows				1
Total time of windows				500
Excitation light				100%
Reference excitation light				100%
Reference AD gain				4
Reference signal				323509
Last edited				13-06-14 09:17:06
Last edited by				EnVision
Factory preset				No
Filters:
APC 665				205
Filter type				Emission
Description				M665 CWL=665nm BW=7 5nm Tmin=75%
Used with				Luminescence DELFIA - Time-resolved Fluorescence Fluorescence Intensity LANCE - Time-resolved Fluorescence
Last edited				26-02-19 14:51:38
Last edited by				Installation
Factory preset				Yes
Europium 615				203
Filter type				Emission
Description				M615 CWL=615nm BW=8 5nm Tmin=80%
Used with				Luminescence DELFIA - Time-resolved Fluorescence Fluorescence Intensity LANCE - Time-resolved FluorescenceLuminescence Absorbance DELFIA - Time-resolved Fluorescence Fluorescence Intensity LANCE - Time-resolved Fluorescence
Last edited				26-02-19 14:51:38
Last edited by				Installation
Factory preset				Yes
Mirror modules:
LANCE/DELFIA Bias				445
Used by				Top
Dual				No
Bias				Yes
Description				D400
Used with				Luminescence DELFIA - Time-resolved Fluorescence Fluorescence Intensity LANCE - Time-resolved Fluorescence
Last edited				26-02-19 14:51:38
Last edited by				Installation
Factory preset				Yes
Instrument:
Serial number				1040204
Nickname				EnVision
Normalization:
Notifications for plate 1 repeat 1:
WARNING: Plate height defined in the plate editor does not match the actual plate height. Measured height is 14.85 mm. Plate editor height is 14.35 mm. The results may be affected.
Exported with EnVision Workstation version 1.14.3049.528
