## Supplementary material for "Genome-wide arrayed CRISPR activation screen for prion protein modulators": Plate_IX_B.csv

Plate information
Plate	Repeat	Barcode	Measured height	Chamber temperature at start	Chamber temperature at end	Humidity at start	Humidity at end	Ambient temperature at start	Ambient temperature at end	Formula	Measurement date
1	1	=""	N/A	N/A	N/A	N/A	N/A	N/A	N/A	Calc 1: Label ratio = X / Y where X = Lilly FRET(1) channel 1 window 1 Y = Lilly FRET(1) channel 2 window 1	23-07-23 12:51:00
Background information
Plate	Label	Result	Signal	Flashes/Time	Meastime	MeasInfo
1	Lilly FRET	0	98	20	00:00:00.000	De=1st Ex=Top Em=Top Wdw=1 (14)
1	Lilly FRET	0	65	5	00:00:00.000	De=2nd Ex=Top Em=Top Wdw=1 (142)
Calculated results: Calc 1: Label ratio = X / Y where X = Lilly FRET(1) channel 1 window 1 Y = Lilly FRET(1) channel 2 window 1
	01	02	03	04	05	06	07	08	09	10	11	12	13	14	15	16	17	18	19	20	21	22	23	24
A	0.99115044248	0.03638638639	0.04002538015	0.03814356744	0.05816767307	0.04153376062	0.04092911803	0.05379410168	0.04415709166	0.04672417037	0.02853285881	0.05100834643	0.0637056808	0.03664710839	0.05355068419	0.03529102121	0.04567441588	0.05107030817	0.04427714593	0.06205272081	0.03468408666	0.05372295251	0.05529341701	0.02012038215
B	0.01887030281	0.03336587097	0.03990590923	0.04128019723	0.03218770222	0.03986572773	0.03383955221	0.04064652374	0.03921078336	0.03708040593	0.06628674944	0.03856661933	0.06955071683	0.04327672974	0.04103833854	0.04117584391	0.03173069992	0.03440718825	0.04368429811	0.04444767442	0.03988695065	0.05125722435	0.04747817407	1.0000
C	0.95041322314	0.03787630307	0.03269662598	0.03100457506	0.06134003941	0.0324515472	0.03795281307	0.03805682612	0.0379205549	0.03562319212	0.03789641646	0.03135064879	0.03346773889	0.04010124854	0.03521620848	0.03245466668	0.05571465577	0.04414413016	0.04414522271	0.04097567431	0.04797520942	0.04671516508	0.05441835063	0.02071417415
D	0.0187444059	0.04094119057	0.03897814064	0.03696560591	0.03149870274	0.04839770286	0.03296856435	0.04233884195	0.0464738072	0.03450454616	0.04431449754	0.03410359163	0.07092493666	0.045293614	0.0346930745	0.03550442213	0.04172903642	0.04955545839	0.04046557954	0.04295091849	0.03525418027	0.04609346609	0.05472703063	1.4200
E	0.83333333333	0.0359858157	0.03605636295	0.0476344616	0.05761929934	0.04297180586	0.0392517206	0.03850628931	0.03833278537	0.04842476316	0.03665053214	0.03394911684	0.03233811792	0.0395502333	0.03477639537	0.04508904914	0.0367998817	0.03986069035	0.04218312823	0.04039277936	0.04083664582	0.03638062513	0.04995782386	0.02119840253
F	0.01911303241	0.03377558698	0.04039409602	0.03327290431	0.03205920444	0.0367104138	0.0361706383	0.04021955495	0.05254822063	0.04184054389	0.03865047392	0.04185637219	0.06900932051	0.03726413346	0.04373108469	0.04105853088	0.05087485172	0.03553307262	0.03766468613	0.05443521705	0.0477455164	0.04167873723	0.0476291071	1.49056603774
G	1.50515463918	0.03925877792	0.03433026801	0.03256066306	0.05847189202	0.03251046545	0.03820174231	0.04093534301	0.04262810016	0.03789174391	0.03731839739	0.03457591653	0.03435919207	0.03338934126	0.03330149052	0.05302083333	0.05231803746	0.04628247238	0.03222342375	0.03823254728	0.0466504904	0.03482536917	0.04256163751	0.0205707364
H	0.01960384626	0.04696184305	0.03594432651	0.04473925777	0.03120488867	0.04185273194	0.03647243302	0.04052879753	0.04369840958	0.03745098317	0.03871795786	0.04112224212	0.06901608843	0.04161253974	0.04152268736	0.0385114127	0.03728483274	0.03842423284	0.04239173846	0.04480134641	0.03956642343	0.04680573757	0.03466710717	1.75925925926
I	1.02419354839	0.02710179004	0.03451804451	0.04765057217	0.06105160446	0.03802100625	0.04331064612	0.05126027036	0.03592971605	0.03461035348	0.03988628973	0.04054709267	0.03438093229	0.04299827803	0.03886283143	0.04887753028	0.04878969576	0.05249007525	0.04756411888	0.04980396781	0.0373939212	0.03068621252	0.04473366724	0.02159566771
J	0.01801208525	0.03942884355	0.04482848035	0.03559157069	0.03148102002	0.04268598412	0.04688939498	0.0379520717	0.04177870912	0.03634366878	0.0316790712	0.05215144018	0.07154345857	0.04241926254	0.0371126355	0.04301639344	0.03582773411	0.04695790263	0.04000496865	0.04947549828	0.0433452637	0.04575433725	0.04248795779	1.4000
K	1.32653061224	0.041453187	0.04044433261	0.04088275985	0.06106474642	0.0477952654	0.0430344499	0.05365544495	0.03843664876	0.04470363121	0.0447229845	0.03975830996	0.03280121486	0.03280581504	0.03676605219	0.04099757051	0.04447552868	0.0402783604	0.04668498956	0.04597073025	0.04670932289	0.04610104092	0.04840610387	0.02047427659
L	0.01834187653	0.03403617842	0.03944912513	0.03657919791	0.03161845121	0.04441945881	0.03930836335	0.0364182738	0.05829629851	0.04144718398	0.04382807062	0.04481634982	0.075124758	0.04421519147	0.0500667606	0.04356204336	0.04078754922	0.03853697323	0.05171770256	0.04110928546	0.03634541879	0.04105245759	0.04755791872	1.53191489362
M	0.99315068493	0.03871394529	0.04269346051	0.04087208139	0.06362189206	0.04799131709	0.04101772341	0.03836421517	0.03903504536	0.04396717433	0.03147482014	0.0488154146	0.03482550161	0.03950770891	0.04704703967	0.04468881079	0.04569888448	0.04799859925	0.04015652804	0.04915787722	0.05656281437	0.04975452088	0.06212846386	0.02065514454
N	0.01899875806	0.03527391797	0.05346317748	0.04269479167	0.03294681765	0.04110355184	0.04086926096	0.03975365643	0.0454326887	0.05250473789	0.04782916848	0.04250213835	0.07851025175	0.0433096413	0.03968030577	0.04269536523	0.0466629555	0.04496622757	0.04194700872	0.03644864349	0.04628836327	0.04557012286	0.04052917336	1.4000
O	1.13913043478	0.03796910789	0.03848720638	0.04208765326	0.06905622156	0.0396722629	0.03914749752	0.05834129734	0.04156332536	0.04316301919	0.04571644899	0.04759416178	0.03440499681	0.04256058034	0.03254224162	0.04427476353	0.03990106681	0.0499980972	0.04991969308	0.04908548967	0.03903012402	0.04179441787	0.0563315567	0.0208034866
P	0.01920525897	0.04289876351	0.05177290521	0.04918918919	0.06637769589	0.03085358312	0.04165290001	0.04544453306	0.04685013188	0.05267336615	0.0511917803	0.05946585167	0.06940710985	0.05484822607	0.06453819669	0.06741870029	0.04761761859	0.05317690198	0.04813551614	0.05476421502	0.06621185357	0.04356406526	0.05533461588	1.76923076923
Plate information
Plate	Repeat	Barcode	Measured height	Chamber temperature at start	Chamber temperature at end	Humidity at start	Humidity at end	Ambient temperature at start	Ambient temperature at end	Group	Label	ScanX	ScanY	Measinfo	Kinetics	Measurement date
1	1	=""	14.85	24.48	24.5	45	44.8	22.92	23.23	1	Lilly FRET(1)	0	0	De=1st Ex=Top Em=Top Wdw=1 (14)	0	23-07-23 12:51:00
Background information
Plate	Label	Result	Signal	Flashes/Time	Meastime	MeasInfo
1	Lilly FRET	0	98	20	00:00:00.000	De=1st Ex=Top Em=Top Wdw=1 (14)
1	Lilly FRET	0	65	5	00:00:00.000	De=2nd Ex=Top Em=Top Wdw=1 (142)
Results for Lilly FRET(1) - channel 1 window 1 (Counts)
	01	02	03	04	05	06	07	08	09	10	11	12	13	14	15	16	17	18	19	20	21	22	23	24
A	112	5089	5425	5209	7716	5573	5295	7433	5976	6457	3720	7077	8497	4828	7099	4693	6232	6642	6046	8272	4598	7148	7242	2721
B	2545	4512	5310	5492	4427	5463	4637	5447	5018	5130	8782	5350	9426	5882	5685	5411	4402	4710	6038	6116	5490	6829	6564	61
C	115	5312	4543	4161	8342	4047	5228	5067	5303	5000	5130	4390	4424	5640	4919	4308	7743	5687	6121	4954	6363	6261	7473	2785
D	2534	5467	5328	4945	4322	6624	4495	5808	6344	4478	6055	4553	9546	5872	4761	4737	5687	6800	5566	5843	4611	6342	7398	71
E	115	5003	4890	6475	7194	5493	5361	4898	5130	6594	4952	4609	4222	5357	4721	5871	4977	5013	5714	5471	5373	4828	6574	2861
F	2613	4399	5416	4203	4332	4937	4883	5415	7067	5705	5248	5470	9181	5026	5881	5480	6862	4643	5103	6581	6400	5611	6313	79
G	146	5377	4883	4561	7698	4450	5271	5812	5727	5384	5217	4825	4775	4650	4741	7126	7298	6510	4291	5240	6383	4837	5897	2887
H	2789	6523	4961	6141	4172	5689	4931	5690	5998	5291	5430	5558	9459	5798	5864	5227	5166	5348	5944	6229	5406	6536	4617	95
I	127	3723	4790	6550	8259	5039	5988	7000	4926	4789	5458	5603	4727	5893	5278	6732	6591	7087	5979	6758	5107	4174	6118	2955
J	2489	5299	5878	4827	4169	5704	6362	5014	5702	4964	4333	7083	9163	5782	5091	5904	4895	6328	5475	6603	5583	6195	5557	70
K	130	5526	5465	5526	7895	6277	5780	7196	5108	6121	6030	5343	4428	4432	5020	5535	5914	5377	6081	6141	6154	6165	6449	2705
L	2469	4544	5305	4918	4221	5926	5281	4787	7818	5618	5856	5969	9740	5966	6787	5855	5438	5089	6928	5129	4897	5464	6261	72
M	145	5150	5783	5311	8393	6323	5154	5170	5254	5947	4270	6511	4695	5271	6388	5913	6104	6305	5213	6497	7478	6496	8152	2683
N	2570	4643	7126	5639	4370	5365	5373	5235	6047	7037	6276	5615	10285	5740	5357	5693	6203	5885	5530	4506	6051	5968	5300	84
O	131	5172	5248	5736	9136	5331	5257	7814	5681	5834	6038	6375	4638	5515	4370	5926	5356	6569	6558	6406	5180	5548	7356	2759
P	2606	5610	6864	6552	8790	4091	5547	5983	6270	6966	6776	7744	9192	7065	8585	8672	6347	6903	6351	7055	8696	5629	7277	69
Plate information
Plate	Repeat	Barcode	Measured height	Chamber temperature at start	Chamber temperature at end	Humidity at start	Humidity at end	Ambient temperature at start	Ambient temperature at end	Group	Label	ScanX	ScanY	Measinfo	Kinetics	Measurement date
1	1	=""	14.85	24.48	24.5	45	44.8	22.92	23.23	1	Lilly FRET(1)	0	0	De=2nd Ex=Top Em=Top Wdw=1 (142)	0	23-07-23 12:51:00
Background information
Plate	Label	Result	Signal	Flashes/Time	Meastime	MeasInfo
1	Lilly FRET	0	98	20	00:00:00.000	De=1st Ex=Top Em=Top Wdw=1 (14)
1	Lilly FRET	0	65	5	00:00:00.000	De=2nd Ex=Top Em=Top Wdw=1 (142)
Results for Lilly FRET(1) - channel 2 window 1 (Counts)
	01	02	03	04	05	06	07	08	09	10	11	12	13	14	15	16	17	18	19	20	21	22	23	24
A	113	139860	135539	136563	132651	134180	129370	138175	135335	138194	130376	138742	133379	131743	132566	132980	136444	130056	136549	133306	132568	133053	130974	135236
B	134868	135228	133063	133042	137537	137035	137029	134009	127975	138348	132485	138721	135527	135916	138529	131412	138730	136890	138219	137600	137639	133230	138253	61
C	121	140246	138944	134206	135996	124709	137750	133143	139845	140358	135369	140029	132187	140644	139680	132739	138976	128828	138656	120901	132631	134025	137325	134449
D	135187	133533	136692	133773	137212	136866	136342	137179	136507	129780	136637	133505	134593	129643	137232	133420	136284	137220	137549	136039	130793	137590	135180	50
E	138	139027	135621	135931	124854	127828	136580	127200	133828	136170	135114	135762	130558	135448	135753	130209	135245	125763	135457	135445	131573	132708	131591	134963
F	136713	130242	134079	126319	135125	134485	134999	134636	134486	136351	135781	130685	133040	134875	134481	133468	134880	130667	135485	120896	134044	134625	132545	53
G	97	136963	142236	140077	131653	136879	137978	141980	134348	142089	139797	139548	138973	139266	142366	134400	139493	140658	133164	137056	136826	138893	138552	140345
H	142268	138900	138019	137262	133697	135929	135198	140394	137259	141278	140245	135158	137055	139333	141224	135726	138555	139183	140216	139036	136631	139641	133181	54
I	124	137371	138768	137459	135279	132532	138257	136558	137101	138369	136839	138185	137489	137052	135811	137732	135090	135016	125704	135692	136573	136022	136765	136833
J	138185	134394	131122	135622	132429	133627	135681	132114	136481	136585	136778	135816	128076	136306	137177	137250	136626	134759	136858	133460	128803	135397	130790	50
K	98	133307	135124	135167	129289	131331	134311	134115	132894	136924	134830	134387	134995	135098	136539	135008	132972	133496	130256	133585	131751	133728	133227	132117
L	134610	133505	134477	134448	133498	133410	134348	131445	134108	135546	133613	133188	129651	134931	135559	134406	133325	132055	133958	124765	134735	133098	131650	47
M	146	133027	135454	129942	131920	131753	125653	134761	134597	135260	135664	133380	134815	133417	135779	132315	133570	131358	129817	132166	132207	130561	131212	129895
N	135272	131627	133288	132077	132638	130524	131468	131686	133098	134026	131217	132111	131002	132534	135004	133340	132932	130876	131833	123626	130724	130963	130770	60
O	115	136216	136357	136287	132298	134376	134287	133936	136683	135162	132075	133945	134806	129580	134287	133846	134232	131385	131371	130507	132718	132745	130584	132622
P	135692	130773	132579	133200	132424	132594	133172	131655	133831	132249	132365	130226	132436	128810	133022	128629	133291	129812	131940	128825	131336	129212	131509	39
Basic assay information
Assay ID:				18976
Assay Started:				23-07-23 12:46:06
Assay Finished:				23-07-23 12:51:07
Assay Exported:				23-07-23 12:51:07
Protocol ID:				100202
Protocol Name:				Lilly FRET_384
Serial#:				="1040204"
Protocol information
Protocol:
Protocol name				Lilly FRET_384
Number of assay repeats				1
Start assay repeat each				N/A
Number of plate repeats				1
Start plate repeat each				N/A
Is label meas. height used				Yes
Height of measurement				Defined in label
Is gripper height used				No
Mode of measurement				By Columns bi-directional
Rotated plate				No
Soft move				No
Protocol notes
Plate type:
Name of the plate type				384 OptiPlate
Number of rows				16
Number of columns				24
Number of the wells in the plate				384
Height of the plate				14.35 mm
Coordinates of corners:
384 OptiPlate + Lilly FRET
12.1 mm x------------------------------------------------------- x 115.6 mm
9 mm 9 mm
12.1 mm x------------------------------------------------------- x 115.6 mm
76.5 mm 76.5 mm
Platemap:
Plate				1
Group				1
	01	02	03	04	05	06	07	08	09	10	11	12	13	14	15	16	17	18	19	20	21	22	23	24
A	-	-	-	-	-	-	-	-	-	-	-	-	-	-	-	-	-	-	-	-	-	-	-	-
B	-	-	-	-	-	-	-	-	-	-	-	-	-	-	-	-	-	-	-	-	-	-	-	-
C	-	-	-	-	-	-	-	-	-	-	-	-	-	-	-	-	-	-	-	-	-	-	-	-
D	-	-	-	-	-	-	-	-	-	-	-	-	-	-	-	-	-	-	-	-	-	-	-	-
E	-	-	-	-	-	-	-	-	-	-	-	-	-	-	-	-	-	-	-	-	-	-	-	-
F	-	-	-	-	-	-	-	-	-	-	-	-	-	-	-	-	-	-	-	-	-	-	-	-
G	-	-	-	-	-	-	-	-	-	-	-	-	-	-	-	-	-	-	-	-	-	-	-	-
H	-	-	-	-	-	-	-	-	-	-	-	-	-	-	-	-	-	-	-	-	-	-	-	-
I	-	-	-	-	-	-	-	-	-	-	-	-	-	-	-	-	-	-	-	-	-	-	-	-
J	-	-	-	-	-	-	-	-	-	-	-	-	-	-	-	-	-	-	-	-	-	-	-	-
K	-	-	-	-	-	-	-	-	-	-	-	-	-	-	-	-	-	-	-	-	-	-	-	-
L	-	-	-	-	-	-	-	-	-	-	-	-	-	-	-	-	-	-	-	-	-	-	-	-
M	-	-	-	-	-	-	-	-	-	-	-	-	-	-	-	-	-	-	-	-	-	-	-	-
N	-	-	-	-	-	-	-	-	-	-	-	-	-	-	-	-	-	-	-	-	-	-	-	-
O	-	-	-	-	-	-	-	-	-	-	-	-	-	-	-	-	-	-	-	-	-	-	-	-
P	-	-	-	-	-	-	-	-	-	-	-	-	-	-	-	-	-	-	-	-	-	-	-	-
- - Undefined
Calculations:
Plate				1
Formula index				Calc 1
Formula name				Label ratio
Formula				Label ratio where X = Lilly FRET(1) channel 1 window 1 Y = Lilly FRET(1) channel 2 window 1
Auto export parameters:
Export format				Plate2
Include basic assay information				Yes
Place assay information at				End of file
Include basic plate information				Yes
Place plate information at				Beginning of plate
Include protocol information				Yes
Protocol info level				Large
Include error and warning information				Yes
Include background information				Yes
Add plate number to the file name				Yes
Each plate to separate file				No
Field separator to use				System
File name format				<DefaultDataFolder>\<Date>\<ProtocolName>_<AssayID>.csv
Operations:
Plate 1
Group 1
Measurement
Label				Lilly FRET(1)
Labels:
Lilly FRET				6000025
Light source				Laser
Top mirror				LANCE/DELFIA Bias
Bottom mirror				N/A
Exc. filter				N/A
Using of excitation filter				Top
Ems. filter				APC 665
Using of emission filter				Top
2nd ems. filter				Europium 615
Using of 2nd emission filter				Top
Measurement height				7.3 mm
Cycle				16600
Delay				30
Number of flashes				20
Number of flashes for 2nd detector				5
Number of sequence windows				1
Total time of windows				500
Excitation light				100%
Reference excitation light				100%
Reference AD gain				4
Reference signal				323509
Last edited				13-06-14 09:17:06
Last edited by				EnVision
Factory preset				No
Filters:
APC 665				205
Filter type				Emission
Description				M665 CWL=665nm BW=7 5nm Tmin=75%
Used with				Luminescence DELFIA - Time-resolved Fluorescence Fluorescence Intensity LANCE - Time-resolved Fluorescence
Last edited				26-02-19 14:51:38
Last edited by				Installation
Factory preset				Yes
Europium 615				203
Filter type				Emission
Description				M615 CWL=615nm BW=8 5nm Tmin=80%
Used with				Luminescence DELFIA - Time-resolved Fluorescence Fluorescence Intensity LANCE - Time-resolved FluorescenceLuminescence Absorbance DELFIA - Time-resolved Fluorescence Fluorescence Intensity LANCE - Time-resolved Fluorescence
Last edited				26-02-19 14:51:38
Last edited by				Installation
Factory preset				Yes
Mirror modules:
LANCE/DELFIA Bias				445
Used by				Top
Dual				No
Bias				Yes
Description				D400
Used with				Luminescence DELFIA - Time-resolved Fluorescence Fluorescence Intensity LANCE - Time-resolved Fluorescence
Last edited				26-02-19 14:51:38
Last edited by				Installation
Factory preset				Yes
Instrument:
Serial number				1040204
Nickname				EnVision
Normalization:
Notifications for plate 1 repeat 1:
WARNING: Plate height defined in the plate editor does not match the actual plate height. Measured height is 14.85 mm. Plate editor height is 14.35 mm. The results may be affected.
Exported with EnVision Workstation version 1.14.3049.528
