## Supplementary material for "Genome-wide arrayed CRISPR activation screen for prion protein modulators": Plate_L_A.csv

Plate information
Plate	Repeat	Barcode	Measured height	Chamber temperature at start	Chamber temperature at end	Humidity at start	Humidity at end	Ambient temperature at start	Ambient temperature at end	Formula	Measurement date
1	1	=""	N/A	N/A	N/A	N/A	N/A	N/A	N/A	Calc 1: Label ratio = X / Y where X = Lilly FRET(1) channel 1 window 1 Y = Lilly FRET(1) channel 2 window 1	24-01-24 12:17:58
Background information
Plate	Label	Result	Signal	Flashes/Time	Meastime	MeasInfo
1	Lilly FRET	0	90	20	00:00:00.000	De=1st Ex=Top Em=Top Wdw=1 (14)
1	Lilly FRET	0	61	5	00:00:00.000	De=2nd Ex=Top Em=Top Wdw=1 (142)
Calculated results: Calc 1: Label ratio = X / Y where X = Lilly FRET(1) channel 1 window 1 Y = Lilly FRET(1) channel 2 window 1
	01	02	03	04	05	06	07	08	09	10	11	12	13	14	15	16	17	18	19	20	21	22	23	24
A	0.02189444572	0.04014646629	0.03826043308	0.04418449861	0.05596063743	0.04255198273	0.04528272393	0.04445204905	0.0442908364	0.03295647258	0.03949687493	0.04334006889	0.06006903823	0.04608685047	0.03457802843	0.04930754119	0.04721215571	0.04142566716	0.03660740645	0.04871844618	0.04063428423	0.04174428936	0.04742932348	0.02021859483
B	0.01816127606	0.04074402126	0.03895111289	0.03848734936	0.0315311118	0.03556787178	0.03952353617	0.0480519203	0.04408286755	0.0277351213	0.03258021805	0.03630400848	0.08692352176	0.04881100477	0.04841455552	0.03951729594	0.03351734164	0.04021822608	0.03849184921	0.03734224256	0.03219305758	0.03096813205	0.02894861728	0.04297224709
C	0.03521126761	0.03242286725	0.03939259302	0.03900732104	0.09439938536	0.03515759559	0.03755750792	0.04213319944	0.03213766188	0.03703042295	0.04202797051	0.03938508174	0.03144572214	0.02993631034	0.03899153087	0.03569533198	0.02481584221	0.04320760834	0.02981407218	0.04014937278	0.04694128431	0.03901096912	0.03824882448	0.02039586054
D	0.01789047802	0.0394542719	0.03753586696	0.0402484784	0.03124565728	0.04433217745	0.03687371536	0.05247262567	0.03657009691	0.04040550431	0.0295147391	0.0402978954	0.10096028098	0.03484867283	0.02883716823	0.03444981	0.03851706713	0.04089238384	0.03689869005	0.03555004657	0.03561400054	0.04145450767	0.0408990312	0.02301790281
E	0.04296875	0.03649189396	0.02933043867	0.03832286281	0.08371091305	0.02812723664	0.06397811703	0.04063484498	0.03816420103	0.03932844404	0.03676795187	0.03209012863	0.0323624104	0.04545722236	0.03300880235	0.04126135436	0.02969496454	0.04091575859	0.03956304388	0.03922329807	0.03406110283	0.04975786201	0.04486217995	0.01967602979
F	0.01644447055	0.040164664	0.03766147805	0.03398894897	0.03142513119	0.04729719626	0.03761626779	0.04470214159	0.03808201947	0.04066386261	0.04281363871	0.03297731001	0.08826365217	0.03389843128	0.0271980138	0.03494154012	0.03833685081	0.03675921836	0.03862447602	0.03467251253	0.03865201842	0.03463167511	0.02947425935	0.05813953488
G	0.03148528405	0.03538117463	0.03992669482	0.03918369123	0.08292312411	0.03981420525	0.04139966828	0.03912024388	0.03755750068	0.0385826484	0.03892938744	0.03621155672	0.03134099561	0.04223415305	0.03971514842	0.04102224339	0.03557950352	0.03960410493	0.03654555259	0.04057689763	0.03507585558	0.03501919669	0.04036745871	0.01997279069
H	0.0179524779	0.03922674597	0.03374230885	0.05004560213	0.0311665636	0.03931641469	0.03471768	0.03837934493	0.03222830745	0.03875230798	0.03799791692	0.03473520927	0.08369269744	0.03942586542	0.04330746383	0.03402995165	0.03403315407	0.03458857988	0.03859997792	0.03541424515	0.03692717387	0.03619044808	0.03407894834	0.01703046294
I	0.03240895423	0.05084794961	0.03919738684	0.04038108876	0.09037248567	0.03947862587	0.03646583602	0.03807716542	0.03045759681	0.04274015794	0.03298722575	0.02624902775	0.03109218444	0.04083363447	0.03569573284	0.04453978275	0.02323606495	0.03998053686	0.04075968935	0.02905739038	0.03792156775	0.036041714	0.03433441438	0.02071820179
J	0.01797021219	0.03489323711	0.03349806173	0.03653829154	0.030800271	0.03594531511	0.03813518855	0.03707440849	0.04136271006	0.02346138264	0.03427014414	0.04037000281	0.08691589489	0.03136605069	0.03545380724	0.03633757631	0.03571534602	0.04419019402	0.03980725853	0.03495803093	0.03925134901	0.0380912453	0.03140744716	0.05292479109
K	0.03922249219	0.04039055146	0.03558695413	0.03688002767	0.08239922518	0.03789803273	0.04073778605	0.03546328459	0.04520929814	0.04190607466	0.03749579266	0.03090928022	0.03164617927	0.02869134596	0.038810574	0.04346817001	0.03959620573	0.04380624967	0.04135414403	0.03572103001	0.03717110945	0.0266513635	0.03836692679	0.019937291
L	0.01792907925	0.03337907799	0.03843847401	0.03656944159	0.03184284848	0.03251747469	0.04145108667	0.04005575581	0.04558755121	0.03551000777	0.04518844174	0.0393580918	0.08850429472	0.04067368358	0.03433048433	0.04019992595	0.03533220721	0.04065411818	0.03863870333	0.03952959483	0.04392807291	0.03631050808	0.03891814557	0.05738575983
M	0.02838024919	0.03611549327	0.03669016621	0.03799683914	0.09085163894	0.03821438134	0.03771398669	0.03919955115	0.05046845433	0.0381578357	0.03954484002	0.03641087487	0.03241003171	0.03945421914	0.03765712396	0.03968690024	0.03819093184	0.03046937272	0.03336710622	0.03728926169	0.03207353667	0.02958241959	0.05194180686	0.02003284072
N	0.01809845383	0.03633135031	0.038386732	0.04003344135	0.03177735591	0.03877066777	0.03171494218	0.03404636492	0.03298534492	0.03989353447	0.04051837773	0.03735845624	0.08690714402	0.05107846826	0.03523095084	0.03403219056	0.03954161659	0.02995511313	0.038373617	0.03480853783	0.04166155356	0.03746739388	0.03900279304	0.05512572534
O	0.02658750645	0.04396409325	0.0313941923	0.03915420963	0.08798598682	0.04111699423	0.0481724223	0.0413560392	0.04007306179	0.04427600045	0.03912849162	0.03660238424	0.03188401526	0.03864813504	0.03692923959	0.02682990949	0.03687998619	0.04516766615	0.04014712252	0.03942942239	0.03988986483	0.04522342299	0.03222375837	0.02028476986
P	0.0181061069	0.04146523688	0.03230141131	0.04817582741	0.04780212834	0.04627577853	0.03453578287	0.05251129458	0.03356231309	0.03655964556	0.03574955117	0.03568122847	0.0545449152	0.04455875577	0.03729492275	0.0468250586	0.03351043927	0.04989084713	0.04408856663	0.03829810123	0.04319585248	0.02728571648	0.04602785354	0.02476515798
Plate information
Plate	Repeat	Barcode	Measured height	Chamber temperature at start	Chamber temperature at end	Humidity at start	Humidity at end	Ambient temperature at start	Ambient temperature at end	Group	Label	ScanX	ScanY	Measinfo	Kinetics	Measurement date
1	1	=""	14.96	24.58	24.55	35.5	35.1	23.41	23.53	1	Lilly FRET(1)	0	0	De=1st Ex=Top Em=Top Wdw=1 (14)	0	24-01-24 12:17:58
Background information
Plate	Label	Result	Signal	Flashes/Time	Meastime	MeasInfo
1	Lilly FRET	0	90	20	00:00:00.000	De=1st Ex=Top Em=Top Wdw=1 (14)
1	Lilly FRET	0	61	5	00:00:00.000	De=2nd Ex=Top Em=Top Wdw=1 (142)
Results for Lilly FRET(1) - channel 1 window 1 (Counts)
	01	02	03	04	05	06	07	08	09	10	11	12	13	14	15	16	17	18	19	20	21	22	23	24
A	190	5789	5488	6240	7859	5992	6373	6365	6337	4664	5580	6027	8318	6424	4856	7053	6553	5787	5084	6780	5635	5826	6595	2834
B	2588	5704	5453	5391	4399	4980	5508	6745	6207	3847	4626	5070	12025	6788	6683	5544	4657	5551	5275	5175	4473	4302	4026	48
C	90	4544	5497	5440	13024	4899	5241	5874	4529	5184	5821	5457	4348	4141	5580	4910	3480	5997	4089	5537	6606	5388	5263	2842
D	2463	5402	5128	5449	4272	5932	5059	7193	5053	5576	4038	5503	13510	4775	3919	4687	5229	5585	5028	4847	4883	5585	5581	135
E	88	4961	3999	5240	11233	3812	8654	5456	5144	5266	4914	4321	4262	6175	4455	5510	4003	5467	5342	5254	4571	6658	5952	2631
F	2240	5415	5064	4595	4228	6326	5039	6214	5268	5356	5722	4443	11626	4553	3637	4680	5286	4827	5206	4650	5112	4587	3884	70
G	138	4920	5512	5403	11354	5443	5666	5441	5209	5281	5367	4957	4273	5774	5761	5944	5091	5426	5015	5520	4772	4743	5484	2760
H	2522	5355	4612	6859	4284	5365	4724	5280	4437	5331	5217	4792	11761	5370	5876	4631	4607	4700	5244	4814	4992	4905	4630	142
I	97	7007	5376	5527	12279	5361	4911	5197	4156	5856	4470	3611	4242	5537	4810	6011	3174	5423	5537	3931	5097	4918	4637	2838
J	2506	4690	4528	4960	4137	4851	5191	4997	5602	3185	4641	5451	11534	4240	4759	4893	4812	6145	5312	4677	5201	5088	4214	57
K	113	5535	4861	5011	10975	5132	5515	4829	6033	5594	5013	4156	4271	3876	5209	5806	5460	5836	5519	4729	5165	3576	5069	2677
L	2479	4597	5192	4985	4307	4359	5552	5345	6076	4799	6013	5300	11767	5441	4579	5429	4769	5432	5142	5284	5885	4809	5114	54
M	123	4922	4991	5145	11932	5138	5045	5240	6561	5103	5265	4891	4231	5254	5009	5273	5021	4052	4413	4939	4222	3885	6805	2623
N	2471	4849	5092	5411	4235	5147	4210	4447	4335	5141	5287	4929	11249	6652	4626	4472	5231	3924	5036	4576	5432	4898	5083	57
O	103	5882	4198	5270	11553	5498	6446	5503	5419	5958	5253	4931	4328	5186	4923	3572	4914	6033	5283	5216	5259	5959	4242	2694
P	2548	5661	4399	6543	6428	6265	4694	6939	4534	4819	4779	4703	7355	5899	4992	6153	4478	6559	5886	4984	5799	3552	6025	87
Plate information
Plate	Repeat	Barcode	Measured height	Chamber temperature at start	Chamber temperature at end	Humidity at start	Humidity at end	Ambient temperature at start	Ambient temperature at end	Group	Label	ScanX	ScanY	Measinfo	Kinetics	Measurement date
1	1	=""	14.96	24.58	24.55	35.5	35.1	23.41	23.53	1	Lilly FRET(1)	0	0	De=2nd Ex=Top Em=Top Wdw=1 (142)	0	24-01-24 12:17:58
Background information
Plate	Label	Result	Signal	Flashes/Time	Meastime	MeasInfo
1	Lilly FRET	0	90	20	00:00:00.000	De=1st Ex=Top Em=Top Wdw=1 (14)
1	Lilly FRET	0	61	5	00:00:00.000	De=2nd Ex=Top Em=Top Wdw=1 (142)
Results for Lilly FRET(1) - channel 2 window 1 (Counts)
	01	02	03	04	05	06	07	08	09	10	11	12	13	14	15	16	17	18	19	20	21	22	23	24
A	8678	144197	143438	141226	140438	140816	140738	143188	143077	141520	141277	139063	138474	139389	140436	143041	138799	139696	138879	139167	138676	139564	139049	140168
B	142501	139996	139996	140072	139513	140014	139360	140369	140803	138705	141988	139654	138340	139067	138037	140293	138943	138022	137042	138583	138943	138917	139074	1117
C	2556	140148	139544	139461	137967	139344	139546	139415	140925	139993	138503	138555	138270	138327	143108	137553	140233	138795	137150	137910	140729	138115	137599	139342
D	137671	136918	136616	135384	136723	133808	137198	137081	138173	138001	136813	136558	133815	137021	135901	136053	135758	136578	136265	136343	137109	134726	136458	5865
E	2048	135948	136343	136733	134188	135527	135265	134269	134786	133898	133649	134652	131696	135842	134964	133539	134804	133616	135025	133951	134200	133808	132673	133716
F	136216	134820	134461	135191	134542	133750	133958	139009	138333	131714	133649	134729	131719	134313	133723	133938	137883	131314	134785	134112	132257	132451	131776	1204
G	4383	139057	138053	137889	136922	136710	136861	139084	138694	136875	137865	136890	136339	136714	145058	144897	143088	137006	137226	136038	136048	135440	135852	138188
H	140482	136514	136683	137055	137455	136457	136069	137574	137674	137566	137297	137958	140526	136205	135681	136086	135368	135883	135855	135934	135185	135533	135861	8338
I	2993	137803	137152	136871	135871	135795	134674	136486	136452	137014	135507	137567	136433	135599	134750	134958	136598	135641	135845	135284	134409	136453	135054	136981
J	139453	134410	135172	135748	134317	134955	136121	134783	135436	135755	135424	135026	132703	135178	134231	134654	134732	139058	133443	133789	132505	133574	134172	1077
K	2881	137037	136595	135873	133193	135416	135378	136169	133446	133489	133695	134458	134961	135093	134216	133569	137892	133223	133457	132387	138952	134177	132119	134271
L	138267	137721	135073	136316	135258	134051	133941	133439	133282	135145	133065	134661	132954	133772	133380	135050	134976	133615	133079	133672	133969	132441	131404	941
M	4334	136285	136031	135406	131335	134452	133770	133675	130002	133734	133140	134328	130546	133167	133016	132865	131471	132986	132256	132451	131635	131328	131012	130935
N	136531	133466	132650	135162	133271	132755	132745	130616	131422	128868	130484	131938	129437	130231	131305	131405	132291	130996	131236	131462	130384	130727	130324	1034
O	3874	133791	133719	134596	131305	133716	133811	133064	135228	134565	134250	134718	135742	134185	133309	133135	133243	133569	131591	132287	131838	131768	131642	132809
P	140726	136524	136186	135815	134471	135384	135917	132143	135092	131812	133680	131806	134843	132387	133852	131404	133630	131467	133504	130137	134249	130178	130899	3513
Basic assay information
Assay ID:				19159
Assay Started:				24-01-24 12:13:03
Assay Finished:				24-01-24 12:18:05
Assay Exported:				24-01-24 12:18:05
Protocol ID:				100202
Protocol Name:				Lilly FRET_384
Serial#:				="1040204"
Protocol information
Protocol:
Protocol name				Lilly FRET_384
Number of assay repeats				1
Start assay repeat each				N/A
Number of plate repeats				1
Start plate repeat each				N/A
Is label meas. height used				Yes
Height of measurement				Defined in label
Is gripper height used				No
Mode of measurement				By Columns bi-directional
Rotated plate				No
Soft move				No
Protocol notes
Plate type:
Name of the plate type				384 OptiPlate
Number of rows				16
Number of columns				24
Number of the wells in the plate				384
Height of the plate				14.35 mm
Coordinates of corners:
384 OptiPlate + Lilly FRET
12.1 mm x------------------------------------------------------- x 115.6 mm
9 mm 9 mm
12.1 mm x------------------------------------------------------- x 115.6 mm
76.5 mm 76.5 mm
Platemap:
Plate				1
Group				1
	01	02	03	04	05	06	07	08	09	10	11	12	13	14	15	16	17	18	19	20	21	22	23	24
A	-	-	-	-	-	-	-	-	-	-	-	-	-	-	-	-	-	-	-	-	-	-	-	-
B	-	-	-	-	-	-	-	-	-	-	-	-	-	-	-	-	-	-	-	-	-	-	-	-
C	-	-	-	-	-	-	-	-	-	-	-	-	-	-	-	-	-	-	-	-	-	-	-	-
D	-	-	-	-	-	-	-	-	-	-	-	-	-	-	-	-	-	-	-	-	-	-	-	-
E	-	-	-	-	-	-	-	-	-	-	-	-	-	-	-	-	-	-	-	-	-	-	-	-
F	-	-	-	-	-	-	-	-	-	-	-	-	-	-	-	-	-	-	-	-	-	-	-	-
G	-	-	-	-	-	-	-	-	-	-	-	-	-	-	-	-	-	-	-	-	-	-	-	-
H	-	-	-	-	-	-	-	-	-	-	-	-	-	-	-	-	-	-	-	-	-	-	-	-
I	-	-	-	-	-	-	-	-	-	-	-	-	-	-	-	-	-	-	-	-	-	-	-	-
J	-	-	-	-	-	-	-	-	-	-	-	-	-	-	-	-	-	-	-	-	-	-	-	-
K	-	-	-	-	-	-	-	-	-	-	-	-	-	-	-	-	-	-	-	-	-	-	-	-
L	-	-	-	-	-	-	-	-	-	-	-	-	-	-	-	-	-	-	-	-	-	-	-	-
M	-	-	-	-	-	-	-	-	-	-	-	-	-	-	-	-	-	-	-	-	-	-	-	-
N	-	-	-	-	-	-	-	-	-	-	-	-	-	-	-	-	-	-	-	-	-	-	-	-
O	-	-	-	-	-	-	-	-	-	-	-	-	-	-	-	-	-	-	-	-	-	-	-	-
P	-	-	-	-	-	-	-	-	-	-	-	-	-	-	-	-	-	-	-	-	-	-	-	-
- - Undefined
Calculations:
Plate				1
Formula index				Calc 1
Formula name				Label ratio
Formula				Label ratio where X = Lilly FRET(1) channel 1 window 1 Y = Lilly FRET(1) channel 2 window 1
Auto export parameters:
Export format				Plate2
Include basic assay information				Yes
Place assay information at				End of file
Include basic plate information				Yes
Place plate information at				Beginning of plate
Include protocol information				Yes
Protocol info level				Large
Include error and warning information				Yes
Include background information				Yes
Add plate number to the file name				Yes
Each plate to separate file				No
Field separator to use				System
File name format				<DefaultDataFolder>\<Date>\<ProtocolName>_<AssayID>.csv
Operations:
Plate 1
Group 1
Measurement
Label				Lilly FRET(1)
Labels:
Lilly FRET				6000025
Light source				Laser
Top mirror				LANCE/DELFIA Bias
Bottom mirror				N/A
Exc. filter				N/A
Using of excitation filter				Top
Ems. filter				APC 665
Using of emission filter				Top
2nd ems. filter				Europium 615
Using of 2nd emission filter				Top
Measurement height				7.3 mm
Cycle				16600
Delay				30
Number of flashes				20
Number of flashes for 2nd detector				5
Number of sequence windows				1
Total time of windows				500
Excitation light				100%
Reference excitation light				100%
Reference AD gain				4
Reference signal				323509
Last edited				13-06-14 09:17:06
Last edited by				EnVision
Factory preset				No
Filters:
APC 665				205
Filter type				Emission
Description				M665 CWL=665nm BW=7 5nm Tmin=75%
Used with				Luminescence DELFIA - Time-resolved Fluorescence Fluorescence Intensity LANCE - Time-resolved Fluorescence
Last edited				26-02-19 14:51:38
Last edited by				Installation
Factory preset				Yes
Europium 615				203
Filter type				Emission
Description				M615 CWL=615nm BW=8 5nm Tmin=80%
Used with				Luminescence DELFIA - Time-resolved Fluorescence Fluorescence Intensity LANCE - Time-resolved FluorescenceLuminescence Absorbance DELFIA - Time-resolved Fluorescence Fluorescence Intensity LANCE - Time-resolved Fluorescence
Last edited				26-02-19 14:51:38
Last edited by				Installation
Factory preset				Yes
Mirror modules:
LANCE/DELFIA Bias				445
Used by				Top
Dual				No
Bias				Yes
Description				D400
Used with				Luminescence DELFIA - Time-resolved Fluorescence Fluorescence Intensity LANCE - Time-resolved Fluorescence
Last edited				26-02-19 14:51:38
Last edited by				Installation
Factory preset				Yes
Instrument:
Serial number				1040204
Nickname				EnVision
Normalization:
Notifications for plate 1 repeat 1:
WARNING: Plate height defined in the plate editor does not match the actual plate height. Measured height is 14.96 mm. Plate editor height is 14.35 mm. The results may be affected.
Exported with EnVision Workstation version 1.14.3049.528
