## Supplementary material for "Genome-wide arrayed CRISPR activation screen for prion protein modulators": Plate_L_B.csv

Plate information
Plate	Repeat	Barcode	Measured height	Chamber temperature at start	Chamber temperature at end	Humidity at start	Humidity at end	Ambient temperature at start	Ambient temperature at end	Formula	Measurement date
1	1	=""	N/A	N/A	N/A	N/A	N/A	N/A	N/A	Calc 1: Label ratio = X / Y where X = Lilly FRET(1) channel 1 window 1 Y = Lilly FRET(1) channel 2 window 1	24-01-24 12:24:00
Background information
Plate	Label	Result	Signal	Flashes/Time	Meastime	MeasInfo
1	Lilly FRET	0	109	20	00:00:00.000	De=1st Ex=Top Em=Top Wdw=1 (14)
1	Lilly FRET	0	61	5	00:00:00.000	De=2nd Ex=Top Em=Top Wdw=1 (142)
Calculated results: Calc 1: Label ratio = X / Y where X = Lilly FRET(1) channel 1 window 1 Y = Lilly FRET(1) channel 2 window 1
	01	02	03	04	05	06	07	08	09	10	11	12	13	14	15	16	17	18	19	20	21	22	23	24
A	0.02274222348	0.04090014304	0.03947006024	0.04354748147	0.05490658405	0.04257259282	0.04886599413	0.04789115646	0.04513731337	0.0326785295	0.03927955134	0.04492350588	0.05821591463	0.04946103831	0.0352786234	0.04804632858	0.04937277691	0.043665127	0.0369588403	0.04845486827	0.04242625124	0.04004820012	0.04999671746	0.02094873243
B	0.01828929313	0.04327830273	0.04063333238	0.03865758557	0.03183284151	0.03512196522	0.03823501916	0.05088421268	0.04563778014	0.02833165297	0.03318667596	0.03862843405	0.09823852237	0.050468982	0.05179553423	0.03922839773	0.03504222355	0.04130195351	0.04100538651	0.03886582777	0.03455349609	0.03139240135	0.02944660441	0.06857142857
C	0.01774254436	0.03272430365	0.03994891706	0.0390099211	0.08633284242	0.03527397012	0.03862341078	0.0450024647	0.0317570785	0.03868014687	0.04216568161	0.04107476018	0.03335908472	0.03172065195	0.03877104729	0.03654729779	0.02486229398	0.04537943402	0.02959501558	0.04171539084	0.04899187481	0.04056083756	0.03958228061	0.02080051112
D	0.01789585155	0.04135965421	0.03782159349	0.04033907784	0.03257766209	0.03882061063	0.03653011554	0.03789230608	0.03741899676	0.04307383876	0.03102632187	0.04113562516	0.10231117151	0.03647040413	0.02913838891	0.03543752018	0.03734581029	0.04179921474	0.03689574926	0.03447592484	0.03538470713	0.04280155642	0.04265280543	0.03421368547
E	0.0730964467	0.03828151365	0.02938530514	0.03893122422	0.07959717028	0.0272237771	0.07516435629	0.04403656199	0.03892909477	0.04034701184	0.03691741438	0.03197350639	0.03358942954	0.04753443578	0.0340289768	0.04367403086	0.03068898323	0.04236568195	0.03891661568	0.04031019257	0.03649236658	0.05233690722	0.04660704579	0.02055317792
F	0.01750642932	0.04155336632	0.03730376664	0.03167061385	0.03188665844	0.04900439044	0.0383129088	0.04175207601	0.03869599384	0.0379783197	0.04320628776	0.03339122024	0.09099249374	0.03403213443	0.02695621016	0.03508588733	0.03689554793	0.03778427744	0.04049687448	0.03522011638	0.04041222875	0.03609679588	0.02943506107	0.0662139219
G	0.02446626149	0.03580820315	0.04197785403	0.02710790992	0.08277006043	0.04082171073	0.04601031508	0.04438927217	0.04129706434	0.03920880663	0.04126409874	0.04023704403	0.03278616701	0.04572554604	0.0427802023	0.04190873792	0.03562098916	0.04042432444	0.04069920459	0.04239697862	0.03433545344	0.0354786371	0.04079500233	0.0200826553
H	0.01875542447	0.04078099312	0.03448275862	0.03437376531	0.03209225182	0.03922945503	0.03758253275	0.04557617294	0.0320361367	0.04141281661	0.03994379352	0.0360007798	0.09047774513	0.04104342538	0.04456744658	0.03424840181	0.03613515982	0.03529276792	0.04125159082	0.03732219757	0.03843832927	0.03663516341	0.03472486046	0.01930693069
I	0.02985770935	0.04978766285	0.03936619769	0.04138881672	0.0885358964	0.03895387252	0.03586491796	0.04071239519	0.03141489576	0.04341658428	0.03485698119	0.02649774533	0.03176389443	0.03728584113	0.0371429184	0.04644557204	0.02431076777	0.04277510162	0.04219906812	0.0292622623	0.03999914364	0.03675393662	0.03367535429	0.0207133895
J	0.01862832928	0.03583066617	0.03439457963	0.03747007649	0.03090562903	0.03741464236	0.03821488569	0.03954200795	0.04279828778	0.0241775607	0.03465122322	0.04210873147	0.0906374502	0.03233524999	0.03843260466	0.03924981091	0.03712361302	0.04647986639	0.04143496043	0.03708643463	0.04017899578	0.03751935955	0.03264732011	0.01493226601
K	0.04733727811	0.03974672343	0.0372593801	0.03799116417	0.08224621713	0.03833163967	0.04225207971	0.03866511037	0.04488844292	0.04360999971	0.03945481692	0.03116224362	0.03290015049	0.03044010863	0.03903192431	0.04537285267	0.03860039085	0.04151576716	0.04227719327	0.03636389936	0.03603895865	0.02788272071	0.03991299374	0.01935251163
L	0.01805775331	0.03561902001	0.03812669525	0.03630998112	0.03279079689	0.03287875544	0.04075330971	0.04085015255	0.04711046086	0.03563253079	0.04590168774	0.03905119192	0.08246981759	0.04133947836	0.03533117404	0.04050806228	0.03578714909	0.04082521523	0.0397053434	0.0401157533	0.0440262014	0.03820263549	0.03719040308	0.05698324022
M	0.05189255189	0.03672440576	0.03762950988	0.03724270695	0.0783385559	0.04012670042	0.03802261873	0.03869047619	0.04955430665	0.03659512065	0.03795567253	0.03507492128	0.03072104541	0.03888835064	0.03722729105	0.0409350718	0.04036473629	0.03142986244	0.0346083925	0.03782232793	0.03206097589	0.03138041795	0.04322812931	0.0192215171
N	0.01731355889	0.03629987111	0.03709169913	0.03810911037	0.03124142585	0.03901719902	0.03215704534	0.03415758748	0.03350423726	0.04152029328	0.03955811937	0.03592097836	0.08490551509	0.05090153932	0.03569870146	0.03515991249	0.03740219092	0.02973891952	0.03501122597	0.03423794449	0.04149536809	0.03861266031	0.04086545787	1.17073170732
O	0.05193160228	0.04209501215	0.03199271424	0.04009322363	0.08029638814	0.04130223518	0.04142180807	0.04217947097	0.04140969812	0.04295353598	0.03713863057	0.03671453492	0.03184831866	0.0409400494	0.03903277647	0.02851782641	0.03743920537	0.04616691913	0.04081405776	0.04143021401	0.03983058132	0.04392668531	0.03232353194	0.02025230653
P	0.01752733168	0.04338474956	0.03208437331	0.04847888185	0.05636785243	0.04253796553	0.03698497694	0.05320410645	0.03491783374	0.03700779631	0.03818597847	0.03590309693	0.05442345924	0.04473812572	0.0366411529	0.04751448612	0.03497408369	0.05180385052	0.04324999815	0.03887604105	0.04222135992	0.02763076875	0.04809937926	0.02327480604
Plate information
Plate	Repeat	Barcode	Measured height	Chamber temperature at start	Chamber temperature at end	Humidity at start	Humidity at end	Ambient temperature at start	Ambient temperature at end	Group	Label	ScanX	ScanY	Measinfo	Kinetics	Measurement date
1	1	=""	14.8	24.58	24.55	35.4	34.9	23.31	23.63	1	Lilly FRET(1)	0	0	De=1st Ex=Top Em=Top Wdw=1 (14)	0	24-01-24 12:24:00
Background information
Plate	Label	Result	Signal	Flashes/Time	Meastime	MeasInfo
1	Lilly FRET	0	109	20	00:00:00.000	De=1st Ex=Top Em=Top Wdw=1 (14)
1	Lilly FRET	0	61	5	00:00:00.000	De=2nd Ex=Top Em=Top Wdw=1 (142)
Results for Lilly FRET(1) - channel 1 window 1 (Counts)
	01	02	03	04	05	06	07	08	09	10	11	12	13	14	15	16	17	18	19	20	21	22	23	24
A	242	5776	5589	6127	7638	5976	6830	6688	6267	4593	5463	6187	8003	6892	4902	6629	6746	5984	5094	6700	5760	5517	6854	2931
B	2599	6032	5669	5324	4412	4894	5317	6969	6555	3906	4571	5270	13318	6968	7017	5446	4743	5700	5679	5365	4750	4285	4052	36
C	141	4569	5443	5379	11724	4861	5286	6208	4335	5383	5686	5592	4534	4305	5372	5011	3471	6124	3971	5565	6512	5482	5405	2865
D	2518	5703	5160	5482	4393	5414	4983	5054	4989	5844	4300	5545	14002	4894	3950	4829	5268	5834	5010	4697	4747	5786	5785	57
E	72	5218	3985	5257	10599	3706	10004	5974	5207	5274	4995	4306	4525	6367	4533	5810	4142	5735	5279	5432	4881	7039	6259	2771
F	2437	5593	5040	4306	4265	6630	5096	5581	5072	5024	5871	4557	12001	4573	3611	4704	4829	5064	5552	4709	5384	4833	3902	39
G	157	4834	5823	3741	11327	5725	6209	6061	5596	5364	5817	5459	4490	6358	5862	5742	4868	5556	5567	5815	4702	4920	5505	2799
H	2658	5606	4708	4785	4489	5419	5379	6251	4461	5873	5799	4986	12471	5669	6063	4752	4946	4922	5640	5148	5287	5078	4753	117
I	128	6917	5431	5735	12067	5365	4966	5676	4358	6060	4805	3702	4375	5123	5197	6508	3320	5914	5905	4024	5605	5044	4667	2889
J	2620	4937	4721	5134	4204	5112	5232	5460	5859	3366	4667	5751	12103	4392	5211	5345	4955	6262	5633	5172	5495	5160	4410	97
K	96	5480	5139	5194	11197	5130	5780	5267	6084	5973	5338	4239	4438	4125	5206	6059	5175	5640	5710	5028	4888	3764	5303	2629
L	2522	4914	5229	5057	4535	4453	5464	5570	6440	4841	6220	5288	10991	5633	4756	5562	4894	5624	5417	5545	5834	5085	4796	51
M	85	5012	5121	5030	10575	5460	5191	5304	6710	4941	5105	4712	4100	5218	4986	5579	5498	4243	4626	5009	4219	4113	5643	2517
N	2378	4844	4951	5128	4213	5161	4282	4593	4424	5425	5246	4773	11026	6716	4745	4725	5019	3997	4569	4456	5299	5061	5364	48
O	82	5749	4356	5677	10880	5610	5512	5672	5620	5812	4996	4988	4280	5470	5222	3861	5096	6248	5507	5585	5097	5656	4141	2689
P	2400	5870	4332	6500	7560	5647	4973	7043	4630	4875	5090	4781	7227	5870	4902	6232	4730	6891	5849	5144	5658	3545	6261	114
Plate information
Plate	Repeat	Barcode	Measured height	Chamber temperature at start	Chamber temperature at end	Humidity at start	Humidity at end	Ambient temperature at start	Ambient temperature at end	Group	Label	ScanX	ScanY	Measinfo	Kinetics	Measurement date
1	1	=""	14.8	24.58	24.55	35.4	34.9	23.31	23.63	1	Lilly FRET(1)	0	0	De=2nd Ex=Top Em=Top Wdw=1 (142)	0	24-01-24 12:24:00
Background information
Plate	Label	Result	Signal	Flashes/Time	Meastime	MeasInfo
1	Lilly FRET	0	109	20	00:00:00.000	De=1st Ex=Top Em=Top Wdw=1 (14)
1	Lilly FRET	0	61	5	00:00:00.000	De=2nd Ex=Top Em=Top Wdw=1 (142)
Results for Lilly FRET(1) - channel 2 window 1 (Counts)
	01	02	03	04	05	06	07	08	09	10	11	12	13	14	15	16	17	18	19	20	21	22	23	24
A	10641	141222	141601	140697	139109	140372	139770	139650	138843	140551	139080	137723	137471	139342	138951	137971	136634	137043	137829	138273	135765	137759	137089	139913
B	142105	139377	139516	137722	138599	139343	139061	136958	143631	137867	137736	136428	135568	138065	135475	138828	135351	138008	138494	138039	137468	136498	137605	525
C	7947	139621	136249	137888	135800	137807	136860	137948	136505	139167	134849	136142	135915	135716	138557	137110	139609	134951	134178	133404	132920	135155	136551	137737
D	140703	137888	136430	135898	134847	139462	136408	133378	133328	135674	138592	134798	136857	134191	135560	136268	141060	139572	135788	136240	134154	135182	135630	1666
E	985	136306	135612	135033	133158	136131	133095	135660	133756	130716	135302	134674	134715	133945	133210	133031	134967	135369	135649	134755	133754	134494	134293	134821
F	139206	134598	135107	135962	133755	135294	133010	133670	131073	132286	135883	136473	131890	134373	133958	134071	130883	134024	137097	133702	133227	133890	132563	589
G	6417	134997	138716	138004	136849	140244	134948	136542	135506	136806	140970	135671	136948	139047	137026	137012	136661	137442	136784	137156	136943	138675	134943	139374
H	141719	137466	136532	139205	139878	138136	143125	137155	139249	141816	145179	138497	137835	138122	136041	138751	136875	139462	136722	137934	137545	138610	136876	6060
I	4287	138930	137961	138564	136295	137727	138464	139417	138724	139578	137849	139710	137735	137398	139919	140121	136565	138258	139932	137515	140128	137237	138588	139475
J	140646	137787	137260	137016	136027	136631	136910	138081	136898	139220	134685	136575	133532	135827	135588	136179	133473	134725	135948	139458	136763	137529	135080	6496
K	2028	137873	137925	136716	136140	133832	136798	136221	135536	136964	135294	136030	134893	135512	133378	133538	134066	135852	135061	138269	135631	134994	132864	135848
L	139663	137960	137148	139273	138301	135437	134075	136352	136700	135859	135507	135412	133273	136262	134612	137306	136753	137758	136430	138225	132512	133106	128958	895
M	1638	136476	136090	135060	134991	136069	136524	137088	135407	135018	134499	134341	133459	134179	133934	136289	136208	134999	133667	132435	131593	131069	130540	130947
N	137349	133444	133480	134561	134853	132275	133159	134465	132043	130659	132615	132875	129862	131941	132918	134386	134190	134403	130501	130148	127701	131071	131260	41
O	1579	136572	136156	141595	135498	135828	133070	134473	135717	135309	134523	135859	134387	133610	133785	135389	136114	135335	134929	134805	127967	128760	128111	132775
P	136929	135301	135019	134079	134119	132752	134460	132377	132597	131729	133295	133164	132792	131208	133784	131160	135243	133021	135237	132318	134008	128299	130168	4898
Basic assay information
Assay ID:				19160
Assay Started:				24-01-24 12:19:07
Assay Finished:				24-01-24 12:24:07
Assay Exported:				24-01-24 12:24:08
Protocol ID:				100202
Protocol Name:				Lilly FRET_384
Serial#:				="1040204"
Protocol information
Protocol:
Protocol name				Lilly FRET_384
Number of assay repeats				1
Start assay repeat each				N/A
Number of plate repeats				1
Start plate repeat each				N/A
Is label meas. height used				Yes
Height of measurement				Defined in label
Is gripper height used				No
Mode of measurement				By Columns bi-directional
Rotated plate				No
Soft move				No
Protocol notes
Plate type:
Name of the plate type				384 OptiPlate
Number of rows				16
Number of columns				24
Number of the wells in the plate				384
Height of the plate				14.35 mm
Coordinates of corners:
384 OptiPlate + Lilly FRET
12.1 mm x------------------------------------------------------- x 115.6 mm
9 mm 9 mm
12.1 mm x------------------------------------------------------- x 115.6 mm
76.5 mm 76.5 mm
Platemap:
Plate				1
Group				1
	01	02	03	04	05	06	07	08	09	10	11	12	13	14	15	16	17	18	19	20	21	22	23	24
A	-	-	-	-	-	-	-	-	-	-	-	-	-	-	-	-	-	-	-	-	-	-	-	-
B	-	-	-	-	-	-	-	-	-	-	-	-	-	-	-	-	-	-	-	-	-	-	-	-
C	-	-	-	-	-	-	-	-	-	-	-	-	-	-	-	-	-	-	-	-	-	-	-	-
D	-	-	-	-	-	-	-	-	-	-	-	-	-	-	-	-	-	-	-	-	-	-	-	-
E	-	-	-	-	-	-	-	-	-	-	-	-	-	-	-	-	-	-	-	-	-	-	-	-
F	-	-	-	-	-	-	-	-	-	-	-	-	-	-	-	-	-	-	-	-	-	-	-	-
G	-	-	-	-	-	-	-	-	-	-	-	-	-	-	-	-	-	-	-	-	-	-	-	-
H	-	-	-	-	-	-	-	-	-	-	-	-	-	-	-	-	-	-	-	-	-	-	-	-
I	-	-	-	-	-	-	-	-	-	-	-	-	-	-	-	-	-	-	-	-	-	-	-	-
J	-	-	-	-	-	-	-	-	-	-	-	-	-	-	-	-	-	-	-	-	-	-	-	-
K	-	-	-	-	-	-	-	-	-	-	-	-	-	-	-	-	-	-	-	-	-	-	-	-
L	-	-	-	-	-	-	-	-	-	-	-	-	-	-	-	-	-	-	-	-	-	-	-	-
M	-	-	-	-	-	-	-	-	-	-	-	-	-	-	-	-	-	-	-	-	-	-	-	-
N	-	-	-	-	-	-	-	-	-	-	-	-	-	-	-	-	-	-	-	-	-	-	-	-
O	-	-	-	-	-	-	-	-	-	-	-	-	-	-	-	-	-	-	-	-	-	-	-	-
P	-	-	-	-	-	-	-	-	-	-	-	-	-	-	-	-	-	-	-	-	-	-	-	-
- - Undefined
Calculations:
Plate				1
Formula index				Calc 1
Formula name				Label ratio
Formula				Label ratio where X = Lilly FRET(1) channel 1 window 1 Y = Lilly FRET(1) channel 2 window 1
Auto export parameters:
Export format				Plate2
Include basic assay information				Yes
Place assay information at				End of file
Include basic plate information				Yes
Place plate information at				Beginning of plate
Include protocol information				Yes
Protocol info level				Large
Include error and warning information				Yes
Include background information				Yes
Add plate number to the file name				Yes
Each plate to separate file				No
Field separator to use				System
File name format				<DefaultDataFolder>\<Date>\<ProtocolName>_<AssayID>.csv
Operations:
Plate 1
Group 1
Measurement
Label				Lilly FRET(1)
Labels:
Lilly FRET				6000025
Light source				Laser
Top mirror				LANCE/DELFIA Bias
Bottom mirror				N/A
Exc. filter				N/A
Using of excitation filter				Top
Ems. filter				APC 665
Using of emission filter				Top
2nd ems. filter				Europium 615
Using of 2nd emission filter				Top
Measurement height				7.3 mm
Cycle				16600
Delay				30
Number of flashes				20
Number of flashes for 2nd detector				5
Number of sequence windows				1
Total time of windows				500
Excitation light				100%
Reference excitation light				100%
Reference AD gain				4
Reference signal				323509
Last edited				13-06-14 09:17:06
Last edited by				EnVision
Factory preset				No
Filters:
APC 665				205
Filter type				Emission
Description				M665 CWL=665nm BW=7 5nm Tmin=75%
Used with				Luminescence DELFIA - Time-resolved Fluorescence Fluorescence Intensity LANCE - Time-resolved Fluorescence
Last edited				26-02-19 14:51:38
Last edited by				Installation
Factory preset				Yes
Europium 615				203
Filter type				Emission
Description				M615 CWL=615nm BW=8 5nm Tmin=80%
Used with				Luminescence DELFIA - Time-resolved Fluorescence Fluorescence Intensity LANCE - Time-resolved FluorescenceLuminescence Absorbance DELFIA - Time-resolved Fluorescence Fluorescence Intensity LANCE - Time-resolved Fluorescence
Last edited				26-02-19 14:51:38
Last edited by				Installation
Factory preset				Yes
Mirror modules:
LANCE/DELFIA Bias				445
Used by				Top
Dual				No
Bias				Yes
Description				D400
Used with				Luminescence DELFIA - Time-resolved Fluorescence Fluorescence Intensity LANCE - Time-resolved Fluorescence
Last edited				26-02-19 14:51:38
Last edited by				Installation
Factory preset				Yes
Instrument:
Serial number				1040204
Nickname				EnVision
Normalization:
Exported with EnVision Workstation version 1.14.3049.528
