## Supplementary material for "Genome-wide arrayed CRISPR activation screen for prion protein modulators": Plate_LI_A.csv

Plate information
Plate	Repeat	Barcode	Measured height	Chamber temperature at start	Chamber temperature at end	Humidity at start	Humidity at end	Ambient temperature at start	Ambient temperature at end	Formula	Measurement date
1	1	=""	N/A	N/A	N/A	N/A	N/A	N/A	N/A	Calc 1: Label ratio = X / Y where X = Lilly FRET(1) channel 1 window 1 Y = Lilly FRET(1) channel 2 window 1	24-01-24 12:30:38
Background information
Plate	Label	Result	Signal	Flashes/Time	Meastime	MeasInfo
1	Lilly FRET	0	109	20	00:00:00.000	De=1st Ex=Top Em=Top Wdw=1 (14)
1	Lilly FRET	0	56	5	00:00:00.000	De=2nd Ex=Top Em=Top Wdw=1 (142)
Calculated results: Calc 1: Label ratio = X / Y where X = Lilly FRET(1) channel 1 window 1 Y = Lilly FRET(1) channel 2 window 1
	01	02	03	04	05	06	07	08	09	10	11	12	13	14	15	16	17	18	19	20	21	22	23	24
A	0.02243353028	0.05522945571	0.05443486129	0.05634827979	0.05567229166	0.05475089434	0.05705535553	0.05920220798	0.05796041869	0.05604329699	0.05754855272	0.05864414902	0.05603985056	0.05786945506	0.05210469628	0.06024550916	0.05736594462	0.05695449335	0.05697240319	0.05735701124	0.05760407691	0.05632086896	0.05999042745	0.01982321591
B	0.01809293741	0.03089589427	0.03629269997	0.04115015513	0.03827988338	0.03285086772	0.03528744244	0.03523106853	0.03667110987	0.03430029016	0.04101697631	0.04275431019	0.03219111511	0.0341738748	0.042354425	0.04224777988	0.0443402307	0.05463361283	0.05059345227	0.05226832389	0.05431390802	0.05201751202	0.11055067648	0.05955334988
C	0.05709754163	0.10082793852	0.03448777014	0.03447772523	0.04425022866	0.0335164351	0.04534335267	0.04814885162	0.03102693442	0.03490638908	0.03975358552	0.03803062322	0.0466218158	0.04126927534	0.03561227276	0.04270834094	0.03812338059	0.04256442755	0.05189860055	0.0520045715	0.05210970929	0.05216989499	0.03233951351	0.02018851102
D	0.01823471386	0.03151948099	0.03988363913	0.03743183305	0.03065491036	0.02648697188	0.03086665781	0.04367173983	0.03202634163	0.04262311919	0.03702095401	0.0361232023	0.03195031278	0.04071918061	0.04079866889	0.04901931627	0.0347012941	0.03792589547	0.05158445579	0.05090081039	0.05207143599	0.05275752726	0.10148763072	0.10278372591
E	0.04568527919	0.09536461404	0.03683264506	0.04112914567	0.03684771513	0.03945681271	0.04321549736	0.05665645166	0.04255755525	0.02737973959	0.04421491008	0.0387696731	0.03550171504	0.03366246073	0.03933580164	0.03612999417	0.04185915242	0.03748698885	0.05092238183	0.05166345209	0.05157453446	0.0514154449	0.03224500809	0.01966202176
F	0.01777278488	0.03171013767	0.04841801079	0.03858945335	0.0418951279	0.03523290312	0.03828363204	0.03981609672	0.04359148466	0.03881925089	0.04307029573	0.04391198334	0.04482995405	0.0420244149	0.04082858001	0.03963419175	0.03961367627	0.03786530554	0.05017789044	0.05234813392	0.05217992456	0.05264383181	0.09794396833	0.05202312139
G	0.1131059246	0.09882256806	0.03861663199	0.04132490047	0.03798033632	0.04193166367	0.03422744403	0.04237263186	0.0417393352	0.03940783079	0.02259466348	0.03524651737	0.03461689188	0.03903249926	0.04084236471	0.02692380994	0.03800838957	0.03918729156	0.05113912493	0.05044812452	0.04982795227	0.05118761329	0.03178319035	0.0197165877
H	0.0183851908	0.03221722207	0.05265338159	0.04978362797	0.04921862125	0.05076324626	0.05201373622	0.05111652486	0.05014997518	0.04987950416	0.05037043564	0.04928517412	0.04807838427	0.05009001065	0.05123291078	0.04965079642	0.05076061081	0.05040284395	0.0499677604	0.05165508905	0.05027997128	0.05018961968	0.09173301585	0.02495621716
I	0.0691943128	0.09117417226	0.04886900866	0.05172874936	0.04950875539	0.04994669663	0.05063739633	0.05120726332	0.05027953137	0.05032703354	0.05115724277	0.05064100209	0.04978535132	0.05051843485	0.05088375105	0.05184507032	0.04963981275	0.05197985626	0.05075828362	0.0496964015	0.04869906512	0.05088495575	0.03117397039	0.02119016011
J	0.01802136819	0.03116896361	0.05186050098	0.04904380468	0.05000963577	0.05025905603	0.04949064426	0.05162177139	0.05072982203	0.04910443286	0.05079386437	0.04947603631	0.05098745909	0.0503178742	0.04969319278	0.05044622985	0.05005336572	0.05175504108	0.05053294142	0.04959434128	0.04976466621	0.04847521678	0.09273359547	0.02088542433
K	0.05534204458	0.08777336353	0.05169980944	0.05081921688	0.05084048387	0.04961993087	0.05203344486	0.05343275618	0.05026831915	0.0499068376	0.05054018722	0.04818184499	0.05151512932	0.05199506437	0.05046255474	0.05072286204	0.05148317066	0.05106718888	0.05147389826	0.05137663121	0.0507080581	0.05226926365	0.03143002185	0.02002236225
L	0.01812893286	0.03116638842	0.05056726331	0.04894282624	0.05005807201	0.05015777018	0.04965801486	0.05073401455	0.05152224824	0.05078009355	0.05155081797	0.04922577641	0.05165414759	0.05082639679	0.05079785072	0.05196764223	0.05051175902	0.05051567928	0.05065173784	0.05107881331	0.04984718599	0.05144900544	0.1014995803	0.01613148684
M	0.04295532646	0.0952423458	0.05008347245	0.05040241896	0.04772405789	0.05050624405	0.05111510473	0.05047208645	0.04954674625	0.04905424138	0.04978962132	0.05010968625	0.05124533509	0.05046919715	0.05203272536	0.05125219274	0.04419686398	0.0494947396	0.04924375124	0.05069719203	0.05124201783	0.04999648297	0.03320726801	0.02000500315
N	0.01723118692	0.03113773355	0.0493575316	0.04946194246	0.04832936454	0.04887369727	0.04889555101	0.05014422857	0.0511930159	0.04976118306	0.04987165383	0.04916685063	0.04732302314	0.04838166138	0.05101196755	0.04952872938	0.04995533619	0.04886607819	0.04880755153	0.04894814578	0.0496720279	0.04894997031	0.09615042777	0.95454545455
O	0.03181189488	0.09735840609	0.04992782416	0.04968708656	0.04758190902	0.04968502713	0.05056726337	0.0492978317	0.04999962338	0.04847223255	0.04811451254	0.04935673384	0.05040606348	0.04922067268	0.05057393399	0.04897861127	0.0497829233	0.05035541039	0.05030124808	0.0480189743	0.04982604966	0.04936208145	0.03140992126	0.02003330094
P	0.01820150599	0.05700228275	0.05523052936	0.05437026841	0.05420256628	0.05341043757	0.05301325518	0.05333601466	0.05069124424	0.05266114523	0.04995367797	0.05186106887	0.05292591871	0.05232264869	0.05099836878	0.05367894761	0.05479034798	0.05569651116	0.05310116564	0.0548107347	0.05349963841	0.05474487212	0.05537657951	0.04785894207
Plate information
Plate	Repeat	Barcode	Measured height	Chamber temperature at start	Chamber temperature at end	Humidity at start	Humidity at end	Ambient temperature at start	Ambient temperature at end	Group	Label	ScanX	ScanY	Measinfo	Kinetics	Measurement date
1	1	=""	14.72	24.58	24.5	35.4	35.1	23.41	23.53	1	Lilly FRET(1)	0	0	De=1st Ex=Top Em=Top Wdw=1 (14)	0	24-01-24 12:30:38
Background information
Plate	Label	Result	Signal	Flashes/Time	Meastime	MeasInfo
1	Lilly FRET	0	109	20	00:00:00.000	De=1st Ex=Top Em=Top Wdw=1 (14)
1	Lilly FRET	0	56	5	00:00:00.000	De=2nd Ex=Top Em=Top Wdw=1 (142)
Results for Lilly FRET(1) - channel 1 window 1 (Counts)
	01	02	03	04	05	06	07	08	09	10	11	12	13	14	15	16	17	18	19	20	21	22	23	24
A	243	7659	7580	7819	7710	7530	7955	8194	8007	7756	7891	8077	7605	7903	7063	8304	7876	7801	7783	7813	7822	7674	8147	2745
B	2539	4278	4986	5703	5252	4562	4851	4799	5007	4693	5632	6088	4405	4662	5776	5804	5985	7493	6914	7149	7293	7022	14904	48
C	72	13737	4746	4724	6096	4564	6191	6591	4238	4745	5369	5129	6327	5556	4825	5851	5238	5642	6883	6871	7100	7000	4406	2853
D	2551	4324	5443	5148	4179	3628	4182	5957	4338	5810	5030	4805	4280	5526	5517	6593	4698	5166	7265	6840	7021	7121	13460	48
E	72	12778	4959	5557	4909	5262	5885	7691	5810	3682	5903	5178	4730	4490	5259	4895	5636	5042	6785	6884	6877	6849	4302	2640
F	2468	4305	6568	5233	5616	4679	5148	5378	5842	5209	5779	5925	5941	5570	5440	5322	5369	5000	6671	6950	6944	7010	12743	54
G	63	13303	5382	5678	5188	5736	4632	5757	5672	5433	3156	4739	4770	5377	5634	3673	5210	5358	6945	6839	6806	7088	4331	2709
H	2620	4453	7245	6891	6869	7060	7240	7071	6972	6913	6860	6843	6644	6817	7004	6839	6994	6919	6897	7094	7004	6948	12328	57
I	73	12601	6719	7156	6828	6934	7003	7005	6961	6825	6905	6893	6819	6977	6915	7192	6691	7153	7062	6785	6725	6923	4254	2921
J	2520	4279	7062	6637	6747	6897	6816	7173	6878	6714	6795	6709	6932	6870	6746	6913	6800	6930	6808	6773	6788	6619	12240	142
K	72	11820	7108	6954	6796	6704	7138	7610	6810	6723	6727	6535	7033	6995	6753	6831	7010	6728	6632	6811	6671	7031	4272	2704
L	2518	4275	6913	6743	6896	6867	6723	6822	6996	6861	6964	6765	6973	6790	6873	7028	6845	6529	6641	6818	6687	6906	13422	106
M	75	12804	6750	6801	6579	6839	6940	6805	6608	6582	6674	6807	6907	6825	7015	6866	5891	6431	6466	6599	6564	6397	4399	2639
N	2361	4143	6557	6536	6454	6420	6426	6571	6767	6501	6528	6459	6227	6317	6722	6558	6599	6322	6334	6131	6467	6347	12441	42
O	92	13047	6710	6685	6467	6712	6757	6582	6638	6520	6400	6637	6697	6540	6719	6524	6708	6737	6654	6175	6273	6202	3965	2659
P	2555	7716	7439	7268	7329	7121	7091	7161	6776	6937	6740	6752	7060	6846	6753	7043	7375	7310	7011	7085	6880	6918	7082	57
Plate information
Plate	Repeat	Barcode	Measured height	Chamber temperature at start	Chamber temperature at end	Humidity at start	Humidity at end	Ambient temperature at start	Ambient temperature at end	Group	Label	ScanX	ScanY	Measinfo	Kinetics	Measurement date
1	1	=""	14.72	24.58	24.5	35.4	35.1	23.41	23.53	1	Lilly FRET(1)	0	0	De=2nd Ex=Top Em=Top Wdw=1 (142)	0	24-01-24 12:30:38
Background information
Plate	Label	Result	Signal	Flashes/Time	Meastime	MeasInfo
1	Lilly FRET	0	109	20	00:00:00.000	De=1st Ex=Top Em=Top Wdw=1 (14)
1	Lilly FRET	0	56	5	00:00:00.000	De=2nd Ex=Top Em=Top Wdw=1 (142)
Results for Lilly FRET(1) - channel 2 window 1 (Counts)
	01	02	03	04	05	06	07	08	09	10	11	12	13	14	15	16	17	18	19	20	21	22	23	24
A	10832	138676	139249	138762	138489	137532	139426	138407	138146	138393	137119	137729	135707	136566	135554	137836	137294	136969	136610	136217	135789	136255	135805	138474
B	140331	138465	137383	138590	137200	138870	137471	136215	136538	136821	137309	142395	136839	136420	136373	137380	134979	137150	136658	136775	134275	134993	134816	806
C	1261	136242	137614	137016	137762	136172	136536	136888	136591	135935	135057	134865	135709	134628	135487	136999	137396	132552	132624	132123	136251	134177	136242	141318
D	139898	137185	136472	137530	136324	136973	135486	136404	135451	136311	135869	133017	133958	135710	135225	134498	135384	136213	140837	134379	134834	134976	132627	467
E	1576	133991	134636	135111	133224	133361	136178	135748	136521	134479	133507	133558	133233	133383	133695	135483	134642	134500	133242	133247	133341	133209	133416	134269
F	138864	135761	135652	135607	134049	132802	134470	135071	134017	134186	134176	134929	132523	132542	133240	134278	135534	132047	132947	132765	133078	133159	130105	1038
G	557	134615	139370	137399	136597	136794	135330	135866	135891	137866	139679	134453	137794	137757	137945	136422	137075	136728	135806	135565	136590	138471	136267	137397
H	142506	138218	137598	138419	139561	139077	139194	138331	139023	138594	136191	138845	138191	136095	136709	137742	137784	137274	138029	137334	139300	138435	134390	2284
I	1055	138208	137490	138337	137915	138828	138297	136797	138446	135613	134976	136115	136968	138108	135898	138721	134791	137611	139130	136529	138093	136052	136460	137847
J	139834	137284	136173	135328	134914	137229	137723	138953	135581	136729	133776	135601	135955	136532	135753	137037	135855	133900	134724	136568	136402	136544	131991	6799
K	1301	134665	137486	136838	133673	135107	137181	142422	135473	134711	133102	135632	136523	134532	133822	134673	136161	131748	128842	132570	131557	134515	135921	135049
L	138894	137167	136709	137773	137760	136908	135386	134466	135786	135112	135090	137428	134994	133592	135301	135238	135513	129247	131111	133480	134150	134230	132237	6571
M	1746	134436	134775	134934	137855	135409	135772	134827	133369	134178	134044	135842	134783	135231	134819	133965	133290	129933	131306	130165	128098	127949	132471	131917
N	137019	133054	132847	132142	133542	131359	131423	131042	132186	130644	130896	131369	131585	130566	131773	132408	132098	129374	129775	125255	130194	129663	129391	44
O	2892	134010	134394	134542	135913	135091	133624	133515	132761	134510	133016	134470	132861	132871	132855	133201	134745	133789	132283	128595	125898	125643	126234	132729
P	140373	135363	134690	133676	135215	133326	133759	134262	133672	131729	134925	130194	133394	130842	132416	131206	134604	131247	132031	129263	128599	126368	127888	1191
Basic assay information
Assay ID:				19161
Assay Started:				24-01-24 12:25:44
Assay Finished:				24-01-24 12:30:46
Assay Exported:				24-01-24 12:30:46
Protocol ID:				100202
Protocol Name:				Lilly FRET_384
Serial#:				="1040204"
Protocol information
Protocol:
Protocol name				Lilly FRET_384
Number of assay repeats				1
Start assay repeat each				N/A
Number of plate repeats				1
Start plate repeat each				N/A
Is label meas. height used				Yes
Height of measurement				Defined in label
Is gripper height used				No
Mode of measurement				By Columns bi-directional
Rotated plate				No
Soft move				No
Protocol notes
Plate type:
Name of the plate type				384 OptiPlate
Number of rows				16
Number of columns				24
Number of the wells in the plate				384
Height of the plate				14.35 mm
Coordinates of corners:
384 OptiPlate + Lilly FRET
12.1 mm x------------------------------------------------------- x 115.6 mm
9 mm 9 mm
12.1 mm x------------------------------------------------------- x 115.6 mm
76.5 mm 76.5 mm
Platemap:
Plate				1
Group				1
	01	02	03	04	05	06	07	08	09	10	11	12	13	14	15	16	17	18	19	20	21	22	23	24
A	-	-	-	-	-	-	-	-	-	-	-	-	-	-	-	-	-	-	-	-	-	-	-	-
B	-	-	-	-	-	-	-	-	-	-	-	-	-	-	-	-	-	-	-	-	-	-	-	-
C	-	-	-	-	-	-	-	-	-	-	-	-	-	-	-	-	-	-	-	-	-	-	-	-
D	-	-	-	-	-	-	-	-	-	-	-	-	-	-	-	-	-	-	-	-	-	-	-	-
E	-	-	-	-	-	-	-	-	-	-	-	-	-	-	-	-	-	-	-	-	-	-	-	-
F	-	-	-	-	-	-	-	-	-	-	-	-	-	-	-	-	-	-	-	-	-	-	-	-
G	-	-	-	-	-	-	-	-	-	-	-	-	-	-	-	-	-	-	-	-	-	-	-	-
H	-	-	-	-	-	-	-	-	-	-	-	-	-	-	-	-	-	-	-	-	-	-	-	-
I	-	-	-	-	-	-	-	-	-	-	-	-	-	-	-	-	-	-	-	-	-	-	-	-
J	-	-	-	-	-	-	-	-	-	-	-	-	-	-	-	-	-	-	-	-	-	-	-	-
K	-	-	-	-	-	-	-	-	-	-	-	-	-	-	-	-	-	-	-	-	-	-	-	-
L	-	-	-	-	-	-	-	-	-	-	-	-	-	-	-	-	-	-	-	-	-	-	-	-
M	-	-	-	-	-	-	-	-	-	-	-	-	-	-	-	-	-	-	-	-	-	-	-	-
N	-	-	-	-	-	-	-	-	-	-	-	-	-	-	-	-	-	-	-	-	-	-	-	-
O	-	-	-	-	-	-	-	-	-	-	-	-	-	-	-	-	-	-	-	-	-	-	-	-
P	-	-	-	-	-	-	-	-	-	-	-	-	-	-	-	-	-	-	-	-	-	-	-	-
- - Undefined
Calculations:
Plate				1
Formula index				Calc 1
Formula name				Label ratio
Formula				Label ratio where X = Lilly FRET(1) channel 1 window 1 Y = Lilly FRET(1) channel 2 window 1
Auto export parameters:
Export format				Plate2
Include basic assay information				Yes
Place assay information at				End of file
Include basic plate information				Yes
Place plate information at				Beginning of plate
Include protocol information				Yes
Protocol info level				Large
Include error and warning information				Yes
Include background information				Yes
Add plate number to the file name				Yes
Each plate to separate file				No
Field separator to use				System
File name format				<DefaultDataFolder>\<Date>\<ProtocolName>_<AssayID>.csv
Operations:
Plate 1
Group 1
Measurement
Label				Lilly FRET(1)
Labels:
Lilly FRET				6000025
Light source				Laser
Top mirror				LANCE/DELFIA Bias
Bottom mirror				N/A
Exc. filter				N/A
Using of excitation filter				Top
Ems. filter				APC 665
Using of emission filter				Top
2nd ems. filter				Europium 615
Using of 2nd emission filter				Top
Measurement height				7.3 mm
Cycle				16600
Delay				30
Number of flashes				20
Number of flashes for 2nd detector				5
Number of sequence windows				1
Total time of windows				500
Excitation light				100%
Reference excitation light				100%
Reference AD gain				4
Reference signal				323509
Last edited				13-06-14 09:17:06
Last edited by				EnVision
Factory preset				No
Filters:
APC 665				205
Filter type				Emission
Description				M665 CWL=665nm BW=7 5nm Tmin=75%
Used with				Luminescence DELFIA - Time-resolved Fluorescence Fluorescence Intensity LANCE - Time-resolved Fluorescence
Last edited				26-02-19 14:51:38
Last edited by				Installation
Factory preset				Yes
Europium 615				203
Filter type				Emission
Description				M615 CWL=615nm BW=8 5nm Tmin=80%
Used with				Luminescence DELFIA - Time-resolved Fluorescence Fluorescence Intensity LANCE - Time-resolved FluorescenceLuminescence Absorbance DELFIA - Time-resolved Fluorescence Fluorescence Intensity LANCE - Time-resolved Fluorescence
Last edited				26-02-19 14:51:38
Last edited by				Installation
Factory preset				Yes
Mirror modules:
LANCE/DELFIA Bias				445
Used by				Top
Dual				No
Bias				Yes
Description				D400
Used with				Luminescence DELFIA - Time-resolved Fluorescence Fluorescence Intensity LANCE - Time-resolved Fluorescence
Last edited				26-02-19 14:51:38
Last edited by				Installation
Factory preset				Yes
Instrument:
Serial number				1040204
Nickname				EnVision
Normalization:
Exported with EnVision Workstation version 1.14.3049.528
