## Supplementary material for "Genome-wide arrayed CRISPR activation screen for prion protein modulators": Plate_LI_B.csv

Plate information
Plate	Repeat	Barcode	Measured height	Chamber temperature at start	Chamber temperature at end	Humidity at start	Humidity at end	Ambient temperature at start	Ambient temperature at end	Formula	Measurement date
1	1	=""	N/A	N/A	N/A	N/A	N/A	N/A	N/A	Calc 1: Label ratio = X / Y where X = Lilly FRET(1) channel 1 window 1 Y = Lilly FRET(1) channel 2 window 1	24-01-24 12:36:25
Background information
Plate	Label	Result	Signal	Flashes/Time	Meastime	MeasInfo
1	Lilly FRET	0	109	20	00:00:00.000	De=1st Ex=Top Em=Top Wdw=1 (14)
1	Lilly FRET	0	64	5	00:00:00.000	De=2nd Ex=Top Em=Top Wdw=1 (142)
Calculated results: Calc 1: Label ratio = X / Y where X = Lilly FRET(1) channel 1 window 1 Y = Lilly FRET(1) channel 2 window 1
	01	02	03	04	05	06	07	08	09	10	11	12	13	14	15	16	17	18	19	20	21	22	23	24
A	0.03445036016	0.05757816449	0.05721536095	0.05582928747	0.05524064056	0.05548176595	0.05736449641	0.05799802888	0.05924808557	0.05741336321	0.05940072582	0.05801323733	0.06095524137	0.04931853923	0.05921086438	0.0590249828	0.06183696259	0.05942619956	0.05851341131	0.05753523619	0.05999665433	0.0538381178	0.0624246278	0.02111707841
B	0.01799793224	0.032374699	0.0370421262	0.04128160861	0.03866599763	0.03346203346	0.03706943763	0.03561500545	0.03635617385	0.03544050823	0.04087981262	0.04160063683	0.03253683938	0.03433908468	0.04424889451	0.04432783361	0.04573849464	0.05675122267	0.05274574889	0.05259714002	0.05303960011	0.05154654621	0.11173213193	0.03590664273
C	0.02945924132	0.10599095425	0.0364148758	0.0347090086	0.04573723381	0.03526764843	0.0466358721	0.04948580922	0.03110278842	0.03853961386	0.04137808691	0.04184441889	0.04781732507	0.04232061745	0.03662049102	0.04322280353	0.03901004262	0.0438716465	0.05220545912	0.05156802286	0.0532976031	0.05255971683	0.03325857568	0.02084869906
D	0.01771743476	0.03259612657	0.04089861751	0.03801009014	0.03104151694	0.02612381272	0.03013332533	0.04626837127	0.03240044731	0.04252752782	0.03677450893	0.0365082618	0.03199773467	0.04170570659	0.04154355673	0.05229648825	0.03464175663	0.0394711417	0.05265238536	0.05265438463	0.05056192327	0.05251073473	0.10849334077	0.02796052632
E	0.06064782908	0.08950220765	0.03614047808	0.04232318446	0.03783043989	0.04062279464	0.04582387157	0.05878554934	0.04304512676	0.02851734922	0.04407260607	0.03584646453	0.03691989447	0.03255817429	0.0402499664	0.03947712608	0.04271385016	0.03926403218	0.05237745355	0.05242518988	0.05331975253	0.05347945773	0.03303418131	0.02053389611
F	0.01753269298	0.03288507926	0.0502404024	0.04115934748	0.04038594999	0.03568873053	0.0386679353	0.04021459808	0.04384548035	0.0406533792	0.04330153588	0.04424679042	0.04520127574	0.0429099521	0.03863875131	0.03973668641	0.04394067232	0.03800710131	0.05288760634	0.05290153277	0.05296665289	0.05341333858	0.10060309548	0.02548005908
G	0.04003202562	0.09882283041	0.04093060888	0.04275961982	0.03998959432	0.04179944453	0.03490384472	0.04304171336	0.04098040228	0.03955808465	0.02452776594	0.03687927278	0.03552740879	0.03889808207	0.04092358997	0.02694981784	0.03804898091	0.04084990225	0.05099807485	0.04971110149	0.05120142566	0.05227479928	0.0321296159	0.02063027356
H	0.01806751246	0.03136618768	0.0523644836	0.05074014046	0.05101550338	0.05055024879	0.05238259137	0.05157810993	0.05240138177	0.04979766757	0.05175954379	0.05165888642	0.05141945959	0.05107817895	0.05148168805	0.05232583534	0.05229616157	0.05197587568	0.05064679767	0.05136727492	0.05048055856	0.05293563442	0.10311267914	0.06787330317
I	0.04345973583	0.08569903256	0.04922948649	0.0525953313	0.04984347274	0.04975690947	0.05208121385	0.05208461935	0.05149237895	0.05170700339	0.05199982151	0.05057617038	0.05141779733	0.05239754219	0.05334162631	0.05202215381	0.05111129547	0.04775600783	0.05021895902	0.05172847545	0.05086272557	0.05200963308	0.03288990151	0.02017464619
J	0.01811599388	0.03061578043	0.05162529529	0.05027524794	0.05312837508	0.05016719928	0.05069797282	0.05003454714	0.0517357488	0.04918261329	0.04976859665	0.05127203585	0.0509296445	0.05017117734	0.04994435689	0.05204061347	0.05101386918	0.05180589109	0.05237726521	0.05100848032	0.05144409046	0.05187066596	0.09716509764	0.06368715084
K	0.04537286613	0.0998789525	0.05215416189	0.0536573113	0.05018543243	0.05206877376	0.05337148911	0.05167781739	0.05030285507	0.05076303675	0.05201037996	0.05255026547	0.05063007812	0.05160510873	0.05153700881	0.0509794168	0.05272309414	0.05177758869	0.05086606123	0.05101356886	0.05078865535	0.05313948463	0.0328286212	0.01958049146
L	0.01798392281	0.03238246637	0.05238350059	0.05195490733	0.050612346	0.05121134819	0.05246998476	0.05114662031	0.05301281247	0.05222128715	0.05119046726	0.05160597192	0.052315048	0.05259041888	0.05215428062	0.05024155304	0.05273093855	0.05167369131	0.04948223244	0.05271437476	0.0514870459	0.05203761755	0.10154832466	0.04866180049
M	0.28571428571	0.09831458546	0.05201461969	0.0522585647	0.04976856084	0.05085046853	0.0524508968	0.05190349712	0.05013350276	0.04910039423	0.05214257349	0.05024146656	0.05138187827	0.05244734142	0.04990500413	0.05120541941	0.05076909332	0.05180780173	0.05022806751	0.05164191718	0.05211156706	0.05005725133	0.03143278609	0.01988001412
N	0.01739143327	0.03016758926	0.05074593043	0.04947109734	0.05053789399	0.049233769	0.0503644304	0.05050328294	0.05056321742	0.04700956114	0.05020236139	0.04742185007	0.04850703406	0.0509306575	0.05073713747	0.04956625717	0.05076666945	0.05126980517	0.04936833346	0.05041605482	0.04905012832	0.04860485361	0.09121621622	0.07650273224
O	0.02232533707	0.09889712529	0.05061026547	0.05108706822	0.05099410898	0.05049314926	0.0500350469	0.05126693287	0.05079689508	0.05065277288	0.04929963162	0.04952931028	0.05133966644	0.05115199252	0.04889396535	0.05128745671	0.0514088211	0.05091940942	0.0514402051	0.05134994062	0.04955170036	0.05265619931	0.03353319673	0.01963384314
P	0.01806006936	0.05930324326	0.05972037082	0.05756103422	0.05596400335	0.05865038288	0.05657618476	0.05602004784	0.05392020561	0.05879079689	0.05601970785	0.0560979722	0.05646847696	0.0555957465	0.05498955267	0.05670491602	0.05556320889	0.05781677302	0.05500468575	0.0556750408	0.05677466415	0.05702184127	0.05698731243	0.02686714321
Plate information
Plate	Repeat	Barcode	Measured height	Chamber temperature at start	Chamber temperature at end	Humidity at start	Humidity at end	Ambient temperature at start	Ambient temperature at end	Group	Label	ScanX	ScanY	Measinfo	Kinetics	Measurement date
1	1	=""	14.8	24.53	24.55	35.4	35.2	23.41	23.43	1	Lilly FRET(1)	0	0	De=1st Ex=Top Em=Top Wdw=1 (14)	0	24-01-24 12:36:25
Background information
Plate	Label	Result	Signal	Flashes/Time	Meastime	MeasInfo
1	Lilly FRET	0	109	20	00:00:00.000	De=1st Ex=Top Em=Top Wdw=1 (14)
1	Lilly FRET	0	64	5	00:00:00.000	De=2nd Ex=Top Em=Top Wdw=1 (142)
Results for Lilly FRET(1) - channel 1 window 1 (Counts)
	01	02	03	04	05	06	07	08	09	10	11	12	13	14	15	16	17	18	19	20	21	22	23	24
A	110	7974	7959	7739	7689	7686	8016	8121	8209	7944	8233	7985	8321	6774	8066	8066	8417	8132	7969	7805	8249	7318	8541	2949
B	2559	4477	5122	5691	5317	4628	5212	4971	5049	4859	5585	5644	4405	4673	6014	6268	6143	7705	7246	7154	7088	6881	15153	60
C	73	14295	4936	4761	6207	4828	6512	6732	4252	5202	5598	5640	6454	5730	5073	5841	5345	5838	6893	6857	7160	7083	4523	2855
D	2482	4482	5538	5191	4276	3581	4014	6290	4375	5747	4965	4810	4294	5653	5582	7023	4643	5311	7059	7048	6789	7044	14386	51
E	88	12122	4885	5716	5086	5526	6074	7739	5790	3857	5871	4775	4926	4357	5391	5433	5702	5271	6986	6992	7067	7227	4406	2773
F	2424	4458	6792	5571	5412	4838	5080	5352	5809	5448	5774	5890	5995	5653	5149	5306	5937	5031	7056	7096	6922	7059	13078	69
G	100	13306	5767	5844	5534	5719	4679	5800	5556	5464	3454	4909	5004	5336	5645	3632	5186	5537	6967	6771	6953	7110	4333	2868
H	2552	4370	7192	7044	7111	6959	7153	7326	7524	6879	7007	7016	7062	6983	6923	7188	7131	7084	6879	7001	6912	7248	13678	45
I	102	11879	6731	7255	6910	6816	7167	7172	7037	7076	6992	6939	6954	7129	7204	7148	6777	6542	6915	6991	6945	6954	4475	2747
J	2532	4153	7015	6950	7182	6766	6875	6807	6991	6703	6635	6957	6848	6961	6687	7068	6687	6905	7035	6851	6895	6964	12757	57
K	101	13532	7141	7263	6766	6929	7255	6944	6785	6859	7055	7245	6786	6877	6795	6764	6974	6998	6766	6850	6778	7131	4410	2667
L	2490	4400	7146	7185	6947	6946	7058	6885	7187	7074	6822	6965	6959	7061	6907	6791	6983	6976	6599	7104	6878	7055	13432	60
M	72	12979	7073	7145	6806	6870	7074	7035	6628	6626	6959	6731	6810	6952	6593	6939	6819	6865	6607	6844	6883	6645	4283	2704
N	2346	3962	6718	6482	6699	6464	6758	6638	6603	6141	6599	6241	6334	6578	6618	6508	6678	6763	6526	6695	6460	6365	11934	42
O	255	13128	6846	6960	6925	6814	6710	6869	6760	6747	6571	6603	6923	6676	6421	6812	6842	6801	6822	6788	6538	6979	4435	2606
P	2484	7890	7885	7665	7475	7751	7545	7377	7175	7607	7436	7320	7426	7147	7211	7373	7260	7611	7278	7300	7472	7391	7474	109
Plate information
Plate	Repeat	Barcode	Measured height	Chamber temperature at start	Chamber temperature at end	Humidity at start	Humidity at end	Ambient temperature at start	Ambient temperature at end	Group	Label	ScanX	ScanY	Measinfo	Kinetics	Measurement date
1	1	=""	14.8	24.53	24.55	35.4	35.2	23.41	23.43	1	Lilly FRET(1)	0	0	De=2nd Ex=Top Em=Top Wdw=1 (142)	0	24-01-24 12:36:25
Background information
Plate	Label	Result	Signal	Flashes/Time	Meastime	MeasInfo
1	Lilly FRET	0	109	20	00:00:00.000	De=1st Ex=Top Em=Top Wdw=1 (14)
1	Lilly FRET	0	64	5	00:00:00.000	De=2nd Ex=Top Em=Top Wdw=1 (142)
Results for Lilly FRET(1) - channel 2 window 1 (Counts)
	01	02	03	04	05	06	07	08	09	10	11	12	13	14	15	16	17	18	19	20	21	22	23	24
A	3193	138490	139106	138619	139191	138532	139738	140022	138553	138365	138601	137641	136510	137352	136225	136654	136116	136842	136191	135656	137491	135926	136821	139650
B	142183	138287	138275	137858	137511	138306	140601	139576	138876	137103	136620	135671	135385	136084	135913	141401	134307	135768	137376	136015	133636	133491	135619	1671
C	2478	134870	135549	137169	135710	136896	139635	136039	136708	134978	135289	134785	134972	135395	138529	135137	137016	133070	132036	132970	134340	134761	135995	136939
D	140088	137501	135408	136569	137751	137078	133208	135946	135029	135136	135012	131751	134197	135545	134365	134292	134029	134554	134068	133854	134271	134144	132598	1824
E	1451	135438	135167	135056	134442	136032	132551	131648	134510	135251	133212	133207	133424	133822	133938	137624	133493	134245	133378	133371	132540	135136	133377	135045
F	138256	135563	135190	135352	134007	135561	131375	133086	132488	134011	133344	133117	132629	131741	133260	133529	135114	132370	133415	134136	130686	132158	129996	2708
G	2498	134645	140897	136671	138386	136820	134054	134753	135577	138126	140820	133110	140849	137179	137940	134769	136298	135545	136613	136207	135797	136012	134860	139019
H	141248	139322	137345	138825	139389	137665	136553	142037	143584	138139	135376	135814	137341	136712	134475	137370	136358	136294	135823	136293	136924	136921	132651	663
I	2347	138613	136727	137940	138634	136986	137612	137699	136661	136848	134462	137199	135245	136056	135054	137403	132593	136988	137697	135148	136544	133706	136060	136161
J	139766	135649	135883	138239	135182	134869	135607	136046	135129	136288	133317	135688	134460	138745	133889	135817	131082	133286	134314	134311	134029	134257	131292	895
K	2226	135484	136921	135359	134820	133074	135934	134371	134883	135118	135646	137868	134031	133262	131847	132681	132276	135155	133016	134278	133455	134194	134334	136207
L	138457	135876	136417	138293	137259	135634	134515	134613	135571	135462	133267	134965	133021	134264	132434	135167	132427	135001	133361	134764	133587	135575	132272	1233
M	252	132015	135981	136724	136753	135102	134869	135540	132207	134948	133461	133973	132537	132552	132111	135513	134314	132509	131540	132528	132082	132748	136259	136016
N	134894	131333	132385	131026	132554	131292	134182	131437	130589	130633	131448	131606	130579	129156	130437	131299	131543	131910	132190	132795	131702	130954	130832	549
O	11422	132744	135269	136238	135800	134949	134106	133985	133079	133201	133287	133315	134847	130513	131325	132820	133090	133564	132620	132191	131943	132539	132257	132730
P	137541	133045	132032	133163	133568	132156	133360	131685	133067	129391	132739	130486	131507	128553	131134	130024	130662	131640	132316	131118	131608	129617	131152	4057
Basic assay information
Assay ID:				19162
Assay Started:				24-01-24 12:31:30
Assay Finished:				24-01-24 12:36:32
Assay Exported:				24-01-24 12:36:33
Protocol ID:				100202
Protocol Name:				Lilly FRET_384
Serial#:				="1040204"
Protocol information
Protocol:
Protocol name				Lilly FRET_384
Number of assay repeats				1
Start assay repeat each				N/A
Number of plate repeats				1
Start plate repeat each				N/A
Is label meas. height used				Yes
Height of measurement				Defined in label
Is gripper height used				No
Mode of measurement				By Columns bi-directional
Rotated plate				No
Soft move				No
Protocol notes
Plate type:
Name of the plate type				384 OptiPlate
Number of rows				16
Number of columns				24
Number of the wells in the plate				384
Height of the plate				14.35 mm
Coordinates of corners:
384 OptiPlate + Lilly FRET
12.1 mm x------------------------------------------------------- x 115.6 mm
9 mm 9 mm
12.1 mm x------------------------------------------------------- x 115.6 mm
76.5 mm 76.5 mm
Platemap:
Plate				1
Group				1
	01	02	03	04	05	06	07	08	09	10	11	12	13	14	15	16	17	18	19	20	21	22	23	24
A	-	-	-	-	-	-	-	-	-	-	-	-	-	-	-	-	-	-	-	-	-	-	-	-
B	-	-	-	-	-	-	-	-	-	-	-	-	-	-	-	-	-	-	-	-	-	-	-	-
C	-	-	-	-	-	-	-	-	-	-	-	-	-	-	-	-	-	-	-	-	-	-	-	-
D	-	-	-	-	-	-	-	-	-	-	-	-	-	-	-	-	-	-	-	-	-	-	-	-
E	-	-	-	-	-	-	-	-	-	-	-	-	-	-	-	-	-	-	-	-	-	-	-	-
F	-	-	-	-	-	-	-	-	-	-	-	-	-	-	-	-	-	-	-	-	-	-	-	-
G	-	-	-	-	-	-	-	-	-	-	-	-	-	-	-	-	-	-	-	-	-	-	-	-
H	-	-	-	-	-	-	-	-	-	-	-	-	-	-	-	-	-	-	-	-	-	-	-	-
I	-	-	-	-	-	-	-	-	-	-	-	-	-	-	-	-	-	-	-	-	-	-	-	-
J	-	-	-	-	-	-	-	-	-	-	-	-	-	-	-	-	-	-	-	-	-	-	-	-
K	-	-	-	-	-	-	-	-	-	-	-	-	-	-	-	-	-	-	-	-	-	-	-	-
L	-	-	-	-	-	-	-	-	-	-	-	-	-	-	-	-	-	-	-	-	-	-	-	-
M	-	-	-	-	-	-	-	-	-	-	-	-	-	-	-	-	-	-	-	-	-	-	-	-
N	-	-	-	-	-	-	-	-	-	-	-	-	-	-	-	-	-	-	-	-	-	-	-	-
O	-	-	-	-	-	-	-	-	-	-	-	-	-	-	-	-	-	-	-	-	-	-	-	-
P	-	-	-	-	-	-	-	-	-	-	-	-	-	-	-	-	-	-	-	-	-	-	-	-
- - Undefined
Calculations:
Plate				1
Formula index				Calc 1
Formula name				Label ratio
Formula				Label ratio where X = Lilly FRET(1) channel 1 window 1 Y = Lilly FRET(1) channel 2 window 1
Auto export parameters:
Export format				Plate2
Include basic assay information				Yes
Place assay information at				End of file
Include basic plate information				Yes
Place plate information at				Beginning of plate
Include protocol information				Yes
Protocol info level				Large
Include error and warning information				Yes
Include background information				Yes
Add plate number to the file name				Yes
Each plate to separate file				No
Field separator to use				System
File name format				<DefaultDataFolder>\<Date>\<ProtocolName>_<AssayID>.csv
Operations:
Plate 1
Group 1
Measurement
Label				Lilly FRET(1)
Labels:
Lilly FRET				6000025
Light source				Laser
Top mirror				LANCE/DELFIA Bias
Bottom mirror				N/A
Exc. filter				N/A
Using of excitation filter				Top
Ems. filter				APC 665
Using of emission filter				Top
2nd ems. filter				Europium 615
Using of 2nd emission filter				Top
Measurement height				7.3 mm
Cycle				16600
Delay				30
Number of flashes				20
Number of flashes for 2nd detector				5
Number of sequence windows				1
Total time of windows				500
Excitation light				100%
Reference excitation light				100%
Reference AD gain				4
Reference signal				323509
Last edited				13-06-14 09:17:06
Last edited by				EnVision
Factory preset				No
Filters:
APC 665				205
Filter type				Emission
Description				M665 CWL=665nm BW=7 5nm Tmin=75%
Used with				Luminescence DELFIA - Time-resolved Fluorescence Fluorescence Intensity LANCE - Time-resolved Fluorescence
Last edited				26-02-19 14:51:38
Last edited by				Installation
Factory preset				Yes
Europium 615				203
Filter type				Emission
Description				M615 CWL=615nm BW=8 5nm Tmin=80%
Used with				Luminescence DELFIA - Time-resolved Fluorescence Fluorescence Intensity LANCE - Time-resolved FluorescenceLuminescence Absorbance DELFIA - Time-resolved Fluorescence Fluorescence Intensity LANCE - Time-resolved Fluorescence
Last edited				26-02-19 14:51:38
Last edited by				Installation
Factory preset				Yes
Mirror modules:
LANCE/DELFIA Bias				445
Used by				Top
Dual				No
Bias				Yes
Description				D400
Used with				Luminescence DELFIA - Time-resolved Fluorescence Fluorescence Intensity LANCE - Time-resolved Fluorescence
Last edited				26-02-19 14:51:38
Last edited by				Installation
Factory preset				Yes
Instrument:
Serial number				1040204
Nickname				EnVision
Normalization:
Exported with EnVision Workstation version 1.14.3049.528
