## Supplementary material for "Genome-wide arrayed CRISPR activation screen for prion protein modulators": Plate_LII_A.csv

Plate information
Plate	Repeat	Barcode	Measured height	Chamber temperature at start	Chamber temperature at end	Humidity at start	Humidity at end	Ambient temperature at start	Ambient temperature at end	Formula	Measurement date
1	1	=""	N/A	N/A	N/A	N/A	N/A	N/A	N/A	Calc 1: Label ratio = X / Y where X = Lilly FRET(1) channel 1 window 1 Y = Lilly FRET(1) channel 2 window 1	14-02-24 10:00:51
Background information
Plate	Label	Result	Signal	Flashes/Time	Meastime	MeasInfo
1	Lilly FRET	0	82	20	00:00:00.000	De=1st Ex=Top Em=Top Wdw=1 (14)
1	Lilly FRET	0	47	5	00:00:00.000	De=2nd Ex=Top Em=Top Wdw=1 (142)
Calculated results: Calc 1: Label ratio = X / Y where X = Lilly FRET(1) channel 1 window 1 Y = Lilly FRET(1) channel 2 window 1
	01	02	03	04	05	06	07	08	09	10	11	12	13	14	15	16	17	18	19	20	21	22	23	24
A	0.02112395377	0.05500877125	0.06411748524	0.0573304398	0.06938519884	0.05542725173	0.0580062157	0.05472542979	0.05003152364	0.05948201257	0.06851186197	0.04590389048	0.07466297467	0.06366252147	0.05123632057	0.05059998613	0.0620393164	0.05433229089	0.05611205251	0.05925805494	0.05969591853	0.06222939491	0.04354428566	0.02066583744
B	0.01827039353	0.0533360204	0.0457429894	0.05049127788	0.03745167469	0.05694956687	0.05255411439	0.04931463684	0.04392347455	0.05539210856	0.03523786275	0.0487514606	0.11215139442	0.06047080844	0.05160721894	0.0531662883	0.03922223565	0.05432131832	0.05963951794	0.05399615686	0.0459089938	0.03548887443	0.04746422536	0.01715597439
C	0.49418604651	0.0575385833	0.05242937032	0.0499859691	0.11078105372	0.0444602139	0.04820865785	0.0488646307	0.03862562305	0.0536920435	0.0460880687	0.05111712932	0.03810139793	0.0554425789	0.04891994917	0.05161940364	0.04879190522	0.04349270814	0.05475833881	0.04139118304	0.05433273845	0.04825149172	0.04687899952	0.02035818265
D	0.01795604227	0.05407779082	0.049051958	0.05991782861	0.03598074434	0.04484179195	0.04921320914	0.08116511328	0.03588118697	0.04202678488	0.05363561765	0.05594201379	0.11145046227	0.05529840954	0.04919867458	0.05091878345	0.04954399083	0.04640114819	0.04316983007	0.05467431411	0.05433116067	0.0528334417	0.05350263529	0.05918367347
E	0.39655172414	0.04062372069	0.04720485906	0.03428742673	0.10353608959	0.05289580746	0.0393069694	0.04653944869	0.04881263576	0.04434889983	0.03520189988	0.04740803736	0.03844941932	0.05194707732	0.04832263355	0.05419405964	0.05190947458	0.05188066493	0.0411234218	0.05541727398	0.04378553589	0.05912401302	0.03784161526	0.01996489365
F	0.01790272136	0.04610136738	0.0504055449	0.05809866857	0.03680384169	0.04367622511	0.04007721434	0.04737431155	0.03240396346	0.04996199192	0.04137308175	0.03935036877	0.10226125272	0.03673231262	0.04470085215	0.0464640019	0.05545226019	0.04770972337	0.04693536167	0.04945885391	0.04973393525	0.05445679276	0.04784293887	0.17406143345
G	0.1395793499	0.04162088011	0.04802504139	0.03271021333	0.10236192328	0.04978055062	0.04974033214	0.05361939898	0.04670479402	0.04736004527	0.044143907	0.04909191616	0.03632990313	0.04579377534	0.05253609066	0.06093649775	0.05274551404	0.05041826649	0.06361399333	0.05454118303	0.05503804206	0.05720340542	0.04386911694	0.0220027564
H	0.01859878581	0.05213782004	0.05465165091	0.05081021308	0.0361130372	0.04777794522	0.04944932415	0.05333574007	0.04550106671	0.05129040667	0.05832908248	0.04891612431	0.10518120455	0.04537689669	0.04826520964	0.04017309721	0.0422033061	0.04462808734	0.05285294011	0.04855769925	0.05179921575	0.04380842386	0.0473460149	0.01895181865
I	2.0000	0.0554551064	0.04530212185	0.04090096942	0.104128427	0.04135095746	0.04267284632	0.05100068717	0.04849994242	0.04931750742	0.04053492694	0.04688618468	0.03740437	0.04983412407	0.05787216752	0.04227817816	0.05849963562	0.04292559563	0.04651079574	0.05022717825	0.04282360443	0.04793503821	0.03710818709	0.02081007646
J	0.01881331404	0.03751886464	0.05316228333	0.05287608195	0.03508874528	0.05137206717	0.04440467495	0.03642107423	0.05857755933	0.04004199598	0.04395318402	0.05169267602	0.10720765539	0.04706094483	0.04730876314	0.04563807925	0.05411338113	0.05853761932	0.053135461	0.04207009963	0.03775699006	0.04533000873	0.05065709046	0.02037845706
K	0.08823529412	0.03941930925	0.04379869597	0.05005669018	0.10181306911	0.03899468556	0.04996440872	0.05619407844	0.05139043054	0.04250062135	0.05006684734	0.04854923216	0.03724811724	0.05261393858	0.04065406541	0.04494215256	0.05555308356	0.04872754818	0.04942118008	0.05092221036	0.05155541058	0.04165165011	0.0329943856	0.02349272066
L	0.01889546102	0.04993025088	0.04683646538	0.05626448036	0.03689000358	0.04956000529	0.04526794304	0.0557731382	0.044617656	0.04727720455	0.05098423767	0.04570258712	0.1053066758	0.04473579371	0.05634358642	0.04987106756	0.05251465688	0.05016530843	0.06497131452	0.04548380331	0.03477366255	0.03419956591	0.0498653365	1.09090909091
M	0.03139356815	0.04572801247	0.05214599429	0.04152226365	0.09993523268	0.04835581383	0.0503544154	0.02802610731	0.04675204783	0.04727633073	0.04347666461	0.04881872459	0.03793516006	0.04394759434	0.0509985682	0.05389511404	0.05248086111	0.04537481944	0.05880579233	0.11789654161	0.04715340833	0.04775980432	0.03978785614	0.02007260769
N	0.01819868684	0.05706237658	0.04685429001	0.04138859794	0.03600095664	0.04199043522	0.05491642825	0.04609087312	0.05512351499	0.05330578824	0.04564399639	0.04896392367	0.09552767596	0.0431050597	0.04784920251	0.04356314644	0.03949054186	0.03991192058	0.04484304933	0.03598892417	0.04711370086	0.03961658931	0.05249029427	1.2750
O	0.03745318352	0.04767346708	0.0378677126	0.04643817399	0.09824193977	0.06459626424	0.04733508082	0.0485714076	0.04980532357	0.04446239172	0.04850673079	0.04712199565	0.0378597181	0.04621957909	0.05077771912	0.05275598694	0.03650987859	0.04776837273	0.04640706485	0.03846097332	0.05068623157	0.05607511236	0.04409715913	0.01959928412
P	0.01807524217	0.05085298982	0.03144011851	0.04119720843	0.066145852	0.04461093509	0.04954980912	0.06577682012	0.04963165711	0.04722842194	0.05411937865	0.05132023176	0.06334664814	0.05050646227	0.04277731713	0.05887075596	0.04952752142	0.04860080678	0.05519585389	0.04572609095	0.0460406937	0.05132052142	0.04821327684	1.45454545455
Plate information
Plate	Repeat	Barcode	Measured height	Chamber temperature at start	Chamber temperature at end	Humidity at start	Humidity at end	Ambient temperature at start	Ambient temperature at end	Group	Label	ScanX	ScanY	Measinfo	Kinetics	Measurement date
1	1	=""	14.9	24.63	24.55	28	27.4	23.11	23.14	1	Lilly FRET(1)	0	0	De=1st Ex=Top Em=Top Wdw=1 (14)	0	14-02-24 10:00:51
Background information
Plate	Label	Result	Signal	Flashes/Time	Meastime	MeasInfo
1	Lilly FRET	0	82	20	00:00:00.000	De=1st Ex=Top Em=Top Wdw=1 (14)
1	Lilly FRET	0	47	5	00:00:00.000	De=2nd Ex=Top Em=Top Wdw=1 (142)
Results for Lilly FRET(1) - channel 1 window 1 (Counts)
	01	02	03	04	05	06	07	08	09	10	11	12	13	14	15	16	17	18	19	20	21	22	23	24
A	159	7808	9090	8348	9971	7848	8287	7834	7142	8454	9530	6552	10462	9005	7182	7295	8745	7679	7848	8383	8312	8753	6079	2974
B	2644	7675	6502	7184	5299	8014	7427	6886	6254	7870	4908	6759	15201	8400	7146	7541	5519	7707	8388	7587	6447	4965	6657	142
C	85	7997	7219	6947	14992	6140	6654	6813	5378	7504	6306	6946	5184	7552	6776	7070	6775	5890	7422	5578	7398	6445	6410	2818
D	2571	7512	6853	8371	4948	6237	6821	11199	4960	5840	7386	7471	14779	7670	6726	7030	6785	6466	5909	7483	7477	7232	7319	58
E	69	5557	6404	4691	13498	7112	5429	6419	6629	5962	4684	6355	5125	6922	6541	7386	7060	7069	5586	7414	5768	8102	5036	2707
F	2490	6298	6836	7968	4951	5861	5398	6434	4356	6704	5543	5282	13368	4911	6001	6262	7456	6364	6257	6512	6533	7404	6431	51
G	73	5795	7165	4560	14319	6862	6781	7485	6427	6696	6205	6736	5052	6449	7413	8360	7334	6907	8712	7429	7610	7774	6178	3177
H	2699	7386	7551	7168	5104	6658	6874	7387	6313	7083	7890	6817	14523	6322	6687	5635	5895	6232	7276	6730	7173	6069	6317	260
I	70	7729	6309	5700	14296	5703	5911	7125	6738	6648	5562	6681	5163	6985	7976	5796	7947	5805	6499	6887	5910	6523	5003	2964
J	2691	5171	7281	7239	4800	7024	6079	4969	7985	5492	5911	7082	14654	6525	6440	6307	7223	8009	7254	5705	5122	6072	5967	294
K	72	5523	6133	6799	13831	5283	6949	7681	6991	5814	6928	6718	5124	7221	5420	6056	7491	6690	6694	6916	6954	5663	2956	3450
L	2693	6908	6495	7844	5148	6747	6164	7576	6165	6566	7019	6273	14137	6176	7567	6769	7139	6919	8822	6289	4732	4664	6258	48
M	82	6339	7195	5679	13424	6557	6976	3856	6381	6536	5921	6664	5200	5887	6910	7460	7294	6157	7996	15678	6346	6463	5484	2759
N	2550	7860	6363	5532	4817	5593	7294	6058	7308	7070	6067	6569	12457	5765	6435	5846	5240	5347	5920	4783	6242	5249	7274	51
O	100	6758	5310	6425	13322	8867	6501	6618	6882	6221	6677	6415	5219	6404	7022	7142	5043	6535	6327	5235	6943	7573	5824	2694
P	2618	7011	4372	5726	9229	6139	6879	9097	6818	6454	7501	6962	8754	6866	5933	7846	6735	6518	7519	6131	6191	6807	6827	48
Plate information
Plate	Repeat	Barcode	Measured height	Chamber temperature at start	Chamber temperature at end	Humidity at start	Humidity at end	Ambient temperature at start	Ambient temperature at end	Group	Label	ScanX	ScanY	Measinfo	Kinetics	Measurement date
1	1	=""	14.9	24.63	24.55	28	27.4	23.11	23.14	1	Lilly FRET(1)	0	0	De=2nd Ex=Top Em=Top Wdw=1 (142)	0	14-02-24 10:00:51
Background information
Plate	Label	Result	Signal	Flashes/Time	Meastime	MeasInfo
1	Lilly FRET	0	82	20	00:00:00.000	De=1st Ex=Top Em=Top Wdw=1 (14)
1	Lilly FRET	0	47	5	00:00:00.000	De=2nd Ex=Top Em=Top Wdw=1 (142)
Results for Lilly FRET(1) - channel 2 window 1 (Counts)
	01	02	03	04	05	06	07	08	09	10	11	12	13	14	15	16	17	18	19	20	21	22	23	24
A	7527	141941	141771	145612	143705	141591	142864	143151	142750	142127	139100	142733	140123	141449	140174	144170	140959	141334	139863	141466	139239	140657	139605	143909
B	144715	143899	142142	142282	141489	140721	141321	139634	142384	142078	139282	138642	135540	138910	138469	141838	140711	141878	140645	140510	140430	139903	140253	8277
C	172	138985	137690	138979	135330	138101	138025	139426	139234	139760	136825	135884	136058	136213	138512	136964	138855	135425	135541	134763	136161	133571	136735	138421
D	143183	138911	139709	139708	137518	139089	138601	137978	138234	138959	137707	133549	132606	138702	136711	138063	136949	139350	136878	136865	137619	136883	136797	980
E	174	136792	135664	136814	130370	134453	138118	137926	135805	134434	133061	134049	133292	133251	135361	136288	136006	136255	135835	133785	131733	137034	133081	135588
F	139085	136612	135620	137146	134524	134192	134690	135812	134428	134182	133976	134230	130724	133697	134248	134771	134458	133390	133311	131665	131359	135961	134419	293
G	523	139233	149193	139406	139886	137845	136328	139595	137609	141385	140563	137212	139059	140827	141103	137192	139045	136994	136951	136209	138268	135901	140828	144391
H	145117	141663	138166	141074	141334	139353	139011	138500	138744	138096	135267	139361	138076	139322	138547	140268	139681	139643	137665	138598	138477	138535	133422	13719
I	35	139374	139265	139361	137292	137917	138519	139704	138928	134800	137215	142494	138032	140165	137821	137092	135847	135234	139731	137117	138008	136080	134822	142431
J	143037	137824	136958	136905	136796	136728	136900	136432	136315	137156	134484	137002	136688	138650	136127	138196	133479	136818	136519	135607	135657	133951	117792	14427
K	816	140109	140027	135826	135847	135480	139079	136687	136037	136798	138375	138375	137564	137245	133320	134751	134844	137294	135448	135815	134884	135961	89591	146854
L	142521	138353	138674	139413	139550	136138	136167	135836	138174	138883	137670	137257	134246	138055	134301	135730	135943	137924	135783	138269	136080	136376	125498	44
M	2612	138624	137978	136770	134327	135599	138538	137586	136486	138251	136188	136505	137076	133955	135494	138417	138984	135692	135973	132981	134582	135323	137831	137451
N	140120	137744	135804	133660	133802	133197	132820	131436	132575	132631	132920	134160	130402	133743	134485	134196	132690	133970	132016	132902	132488	132495	138578	40
O	2670	141756	140225	138356	135604	137268	137340	136253	138178	139916	137651	136136	137851	138556	138289	135378	138127	136806	136337	136112	136980	135051	132072	137454
P	144839	137868	139058	138990	139525	137612	138830	138301	137372	136655	138601	135658	138192	135943	138695	133275	135985	134113	136224	134081	134468	132637	141600	33
Basic assay information
Assay ID:				19173
Assay Started:				14-02-24 09:54:55
Assay Finished:				14-02-24 10:00:59
Assay Exported:				14-02-24 10:00:59
Protocol ID:				100202
Protocol Name:				Lilly FRET_384
Serial#:				="1040204"
Protocol information
Protocol:
Protocol name				Lilly FRET_384
Number of assay repeats				1
Start assay repeat each				N/A
Number of plate repeats				1
Start plate repeat each				N/A
Is label meas. height used				Yes
Height of measurement				Defined in label
Is gripper height used				No
Mode of measurement				By Columns bi-directional
Rotated plate				No
Soft move				No
Protocol notes
Plate type:
Name of the plate type				384 OptiPlate
Number of rows				16
Number of columns				24
Number of the wells in the plate				384
Height of the plate				14.35 mm
Coordinates of corners:
384 OptiPlate + Lilly FRET
12.1 mm x------------------------------------------------------- x 115.6 mm
9 mm 9 mm
12.1 mm x------------------------------------------------------- x 115.6 mm
76.5 mm 76.5 mm
Platemap:
Plate				1
Group				1
	01	02	03	04	05	06	07	08	09	10	11	12	13	14	15	16	17	18	19	20	21	22	23	24
A	-	-	-	-	-	-	-	-	-	-	-	-	-	-	-	-	-	-	-	-	-	-	-	-
B	-	-	-	-	-	-	-	-	-	-	-	-	-	-	-	-	-	-	-	-	-	-	-	-
C	-	-	-	-	-	-	-	-	-	-	-	-	-	-	-	-	-	-	-	-	-	-	-	-
D	-	-	-	-	-	-	-	-	-	-	-	-	-	-	-	-	-	-	-	-	-	-	-	-
E	-	-	-	-	-	-	-	-	-	-	-	-	-	-	-	-	-	-	-	-	-	-	-	-
F	-	-	-	-	-	-	-	-	-	-	-	-	-	-	-	-	-	-	-	-	-	-	-	-
G	-	-	-	-	-	-	-	-	-	-	-	-	-	-	-	-	-	-	-	-	-	-	-	-
H	-	-	-	-	-	-	-	-	-	-	-	-	-	-	-	-	-	-	-	-	-	-	-	-
I	-	-	-	-	-	-	-	-	-	-	-	-	-	-	-	-	-	-	-	-	-	-	-	-
J	-	-	-	-	-	-	-	-	-	-	-	-	-	-	-	-	-	-	-	-	-	-	-	-
K	-	-	-	-	-	-	-	-	-	-	-	-	-	-	-	-	-	-	-	-	-	-	-	-
L	-	-	-	-	-	-	-	-	-	-	-	-	-	-	-	-	-	-	-	-	-	-	-	-
M	-	-	-	-	-	-	-	-	-	-	-	-	-	-	-	-	-	-	-	-	-	-	-	-
N	-	-	-	-	-	-	-	-	-	-	-	-	-	-	-	-	-	-	-	-	-	-	-	-
O	-	-	-	-	-	-	-	-	-	-	-	-	-	-	-	-	-	-	-	-	-	-	-	-
P	-	-	-	-	-	-	-	-	-	-	-	-	-	-	-	-	-	-	-	-	-	-	-	-
- - Undefined
Calculations:
Plate				1
Formula index				Calc 1
Formula name				Label ratio
Formula				Label ratio where X = Lilly FRET(1) channel 1 window 1 Y = Lilly FRET(1) channel 2 window 1
Auto export parameters:
Export format				Plate2
Include basic assay information				Yes
Place assay information at				End of file
Include basic plate information				Yes
Place plate information at				Beginning of plate
Include protocol information				Yes
Protocol info level				Large
Include error and warning information				Yes
Include background information				Yes
Add plate number to the file name				Yes
Each plate to separate file				No
Field separator to use				System
File name format				<DefaultDataFolder>\<Date>\<ProtocolName>_<AssayID>.csv
Operations:
Plate 1
Group 1
Measurement
Label				Lilly FRET(1)
Labels:
Lilly FRET				6000025
Light source				Laser
Top mirror				LANCE/DELFIA Bias
Bottom mirror				N/A
Exc. filter				N/A
Using of excitation filter				Top
Ems. filter				APC 665
Using of emission filter				Top
2nd ems. filter				Europium 615
Using of 2nd emission filter				Top
Measurement height				7.3 mm
Cycle				16600
Delay				30
Number of flashes				20
Number of flashes for 2nd detector				5
Number of sequence windows				1
Total time of windows				500
Excitation light				100%
Reference excitation light				100%
Reference AD gain				4
Reference signal				323509
Last edited				13-06-14 09:17:06
Last edited by				EnVision
Factory preset				No
Filters:
APC 665				205
Filter type				Emission
Description				M665 CWL=665nm BW=7 5nm Tmin=75%
Used with				Luminescence DELFIA - Time-resolved Fluorescence Fluorescence Intensity LANCE - Time-resolved Fluorescence
Last edited				26-02-19 14:51:38
Last edited by				Installation
Factory preset				Yes
Europium 615				203
Filter type				Emission
Description				M615 CWL=615nm BW=8 5nm Tmin=80%
Used with				Luminescence DELFIA - Time-resolved Fluorescence Fluorescence Intensity LANCE - Time-resolved FluorescenceLuminescence Absorbance DELFIA - Time-resolved Fluorescence Fluorescence Intensity LANCE - Time-resolved Fluorescence
Last edited				26-02-19 14:51:38
Last edited by				Installation
Factory preset				Yes
Mirror modules:
LANCE/DELFIA Bias				445
Used by				Top
Dual				No
Bias				Yes
Description				D400
Used with				Luminescence DELFIA - Time-resolved Fluorescence Fluorescence Intensity LANCE - Time-resolved Fluorescence
Last edited				26-02-19 14:51:38
Last edited by				Installation
Factory preset				Yes
Instrument:
Serial number				1040204
Nickname				EnVision
Normalization:
Notifications for plate 1 repeat 1:
WARNING: Plate height defined in the plate editor does not match the actual plate height. Measured height is 14.90 mm. Plate editor height is 14.35 mm. The results may be affected.
Exported with EnVision Workstation version 1.14.3049.528
