## Supplementary material for "Genome-wide arrayed CRISPR activation screen for prion protein modulators": Plate_LII_B.csv

Plate information
Plate	Repeat	Barcode	Measured height	Chamber temperature at start	Chamber temperature at end	Humidity at start	Humidity at end	Ambient temperature at start	Ambient temperature at end	Formula	Measurement date
1	1	=""	N/A	N/A	N/A	N/A	N/A	N/A	N/A	Calc 1: Label ratio = X / Y where X = Lilly FRET(1) channel 1 window 1 Y = Lilly FRET(1) channel 2 window 1	14-02-24 10:06:49
Background information
Plate	Label	Result	Signal	Flashes/Time	Meastime	MeasInfo
1	Lilly FRET	0	133	20	00:00:00.000	De=1st Ex=Top Em=Top Wdw=1 (14)
1	Lilly FRET	0	69	5	00:00:00.000	De=2nd Ex=Top Em=Top Wdw=1 (142)
Calculated results: Calc 1: Label ratio = X / Y where X = Lilly FRET(1) channel 1 window 1 Y = Lilly FRET(1) channel 2 window 1
	01	02	03	04	05	06	07	08	09	10	11	12	13	14	15	16	17	18	19	20	21	22	23	24
A	0.12479201331	0.05796771994	0.06411118276	0.05746919563	0.07100530772	0.04785440533	0.05399180645	0.05187471091	0.04606372593	0.04839802602	0.0692873264	0.04344815527	0.07004929291	0.06241877081	0.04628146175	0.05039513975	0.05982742768	0.0504555499	0.0536805945	0.05634899852	0.05640036161	0.06074896752	0.03752317442	0.02052696078
B	0.01849117529	0.05378305736	0.04347644736	0.05059149083	0.03817392269	0.05577081789	0.05106155194	0.04818981874	0.0413089907	0.05362833343	0.03435500168	0.04665682903	0.11582161625	0.05874431558	0.0519893305	0.05014894335	0.03919694073	0.05141921778	0.05690838914	0.05295290133	0.04124596018	0.03330365589	0.04463107295	0.04740406321
C	0.06700167504	0.05545823601	0.0519385878	0.05008667481	0.11196344167	0.04344622883	0.0466113994	0.0476156765	0.03925515853	0.05246989866	0.04659377155	0.05125662032	0.03660606918	0.05274304941	0.04544517505	0.0503887088	0.04642397434	0.04002453936	0.05132106199	0.04183730255	0.04990333236	0.04401589661	0.044000	0.02105292924
D	0.01825939054	0.05144119429	0.04728230826	0.06004067365	0.03543685518	0.04274731211	0.04893745016	0.0818484518	0.03431843952	0.04133005419	0.05446241347	0.05114031529	0.11084752443	0.05299059019	0.04986914907	0.04974474138	0.04947358546	0.04490427025	0.04148877863	0.05557125365	0.05143005758	0.0524000791	0.0499865236	0.03703703704
E	0.05948275862	0.0505167893	0.04146707657	0.03525747809	0.10580461065	0.05257654099	0.03714448154	0.06062827072	0.04520387145	0.04157672177	0.03236250696	0.04461571461	0.03564589333	0.05072198465	0.04303195457	0.04784095357	0.04835380328	0.05053110661	0.03740622752	0.05311518169	0.04303531045	0.05648271797	0.03629917522	0.01943828529
F	0.01774356493	0.04377072408	0.04807262549	0.05456966044	0.03624096174	0.04146565928	0.03978760387	0.04472324723	0.03653290314	0.04764762362	0.03882763866	0.03956737137	0.09966526696	0.03602451412	0.04286356302	0.04385044782	0.05202127502	0.0461952045	0.04320684524	0.04773186382	0.04721843093	0.04974488843	0.04692138989	0.03631961259
G	0.05542359462	0.04110439402	0.04515874024	0.03303811114	0.10503282276	0.04925925131	0.04627218347	0.04797779251	0.03954048519	0.04081307985	0.03969282936	0.04440688603	0.03537607796	0.04154088275	0.04642273555	0.05515163424	0.05050671559	0.04518121941	0.06168873424	0.05043678561	0.05145909328	0.05540162218	0.04332382311	0.02017798675
H	0.01802947764	0.05016635886	0.05198953365	0.04857745596	0.03530115676	0.0460565272	0.05577776962	0.04751447251	0.041868823	0.04993765002	0.05190761012	0.04664181779	0.09848479332	0.04381940049	0.04051521273	0.03846782155	0.0406980944	0.04141428571	0.05111382689	0.04463706246	0.0534070384	0.04123468762	0.04441260745	0.04249839021
I	0.04010798303	0.05019144749	0.04567375514	0.03981517963	0.10172680983	0.03824447296	0.04033815357	0.04976420228	0.04679875955	0.04829874182	0.03822502354	0.04392163622	0.03396725386	0.04455703532	0.05258698108	0.03760447578	0.05562210839	0.04118321885	0.04393566615	0.04786231671	0.03886923228	0.04426889469	0.03679387225	0.02010924424
J	0.01833714185	0.03629690638	0.0513009914	0.04834033446	0.03446131148	0.05188230933	0.04665764806	0.03427193345	0.05282469977	0.03752982809	0.04121240294	0.04950002598	0.08656012885	0.04438106021	0.04903020883	0.04275748635	0.05075319829	0.05611226839	0.05056846231	0.04153063325	0.03478505948	0.04189976947	0.04809668907	0.17142857143
K	0.03244929797	0.03938394154	0.042358995	0.04852207461	0.09173951697	0.03752716068	0.04845026623	0.05229164533	0.04937541523	0.0377605315	0.04784974395	0.04864551027	0.03672072019	0.04803435745	0.03700722272	0.04490902894	0.05327053204	0.05155429717	0.04897183546	0.04912837943	0.05035321966	0.04065989366	0.03731888065	0.01997034397
L	0.01880908809	0.04492246994	0.04605381715	0.05233411149	0.03658063903	0.04601264819	0.04564049252	0.05648871848	0.04332472577	0.04225086633	0.0470120684	0.04405706159	0.11028414426	0.04136914798	0.05129033679	0.04817328034	0.0501782207	0.04907640824	0.06550957226	0.04303182432	0.03401087027	0.03009534297	0.04917052975	0.0829787234
M	0.03993610224	0.04712905677	0.05226116039	0.04169019041	0.10389221333	0.04715147946	0.04938982442	0.02589862644	0.04555385461	0.04717611879	0.04502493711	0.04808734307	0.03600920536	0.04067473414	0.04946623363	0.05428049912	0.04950937661	0.04521534617	0.0566244004	0.12102306283	0.04785730797	0.04732224443	0.04007313049	0.01963315067
N	0.01856613829	0.0562328737	0.04937000287	0.04199654266	0.03714304684	0.04097363678	0.05702644629	0.04702436826	0.05245655519	0.04732853211	0.04765220023	0.04977663372	0.10693889425	0.04255832178	0.04745645956	0.04166015029	0.03993960819	0.04069988305	0.04512217663	0.03310800374	0.04553512076	0.03880933606	0.05069974271	0.1171875
O	0.03311499272	0.05037006285	0.03811593478	0.04574530913	0.11220672489	0.06359109422	0.04841738779	0.04697694334	0.04918610843	0.0438057936	0.05055884239	0.04639506583	0.03584645007	0.04395533328	0.05092803647	0.05552622252	0.03633832531	0.04735814962	0.04705584857	0.0360586639	0.04817152808	0.05620514879	0.04560399459	0.02012553693
P	0.01836094634	0.05024527078	0.02963212022	0.03996688521	0.06361489262	0.04099957521	0.04596615152	0.05948888575	0.04717257964	0.0459562294	0.05414650485	0.05031776573	0.06688020774	0.04974125787	0.04288661855	0.06238800752	0.05319414615	0.0497227183	0.05704746803	0.04581115681	0.04743226505	0.05352006726	0.04880568761	0.04282115869
Plate information
Plate	Repeat	Barcode	Measured height	Chamber temperature at start	Chamber temperature at end	Humidity at start	Humidity at end	Ambient temperature at start	Ambient temperature at end	Group	Label	ScanX	ScanY	Measinfo	Kinetics	Measurement date
1	1	=""	14.9	24.53	24.45	27.5	27	23.01	23.14	1	Lilly FRET(1)	0	0	De=1st Ex=Top Em=Top Wdw=1 (14)	0	14-02-24 10:06:49
Background information
Plate	Label	Result	Signal	Flashes/Time	Meastime	MeasInfo
1	Lilly FRET	0	133	20	00:00:00.000	De=1st Ex=Top Em=Top Wdw=1 (14)
1	Lilly FRET	0	69	5	00:00:00.000	De=2nd Ex=Top Em=Top Wdw=1 (142)
Results for Lilly FRET(1) - channel 1 window 1 (Counts)
	01	02	03	04	05	06	07	08	09	10	11	12	13	14	15	16	17	18	19	20	21	22	23	24
A	75	8670	9346	8302	10341	6855	7947	7514	6747	7071	10008	6212	9976	8981	6673	7225	8459	7238	7657	8392	8360	8708	5323	2948
B	2680	7724	6254	7313	5503	7974	7345	6883	5996	7674	5202	6703	16310	8332	7426	7138	5535	7382	8065	7598	5960	4788	6425	42
C	80	7978	7341	7050	15705	6133	6584	6726	5538	7430	6622	7752	5175	7446	6393	7026	6528	5676	7185	5864	6995	6158	6226	2978
D	2555	7219	6586	8296	4977	5777	6996	11332	4782	5781	7584	7059	15186	7349	6841	6889	6856	6302	5753	7670	7119	7684	6862	60
E	69	6955	5800	4868	14090	7240	5096	8272	6123	5624	4418	6032	4728	6927	5827	6478	6559	6817	5096	7168	5766	7571	4894	2630
F	2494	5993	6561	7460	4947	5587	5425	6060	3261	6352	5258	5407	13339	4873	5818	5978	7003	6169	5807	6427	6331	6659	6290	75
G	70	5827	6398	4689	14448	6886	6521	6585	5483	5644	5572	6227	5017	5807	6449	7578	7047	6304	9006	6963	7110	7698	6074	2841
H	2608	6981	7292	6816	4956	6378	7600	6599	5825	6928	7151	6507	13526	6093	3891	5416	5634	5798	7152	6190	7333	5783	6169	66
I	104	7013	6961	5558	13785	5245	5473	6859	6474	6595	5725	6116	4701	6156	7261	5525	8079	5672	6018	6502	5350	6125	5111	2809
J	2608	5024	7084	6686	4765	7697	6829	4647	7227	5080	5674	6668	11716	6115	7255	5927	7018	7677	6863	5648	4690	5707	6598	42
K	104	5503	5894	6691	12383	5164	6606	7149	6763	5138	6578	6619	5009	6543	5011	6193	7227	6992	6623	6620	6807	5575	5061	2734
L	2847	6194	6389	7241	5002	5224	6761	7661	5889	5828	6447	6010	15855	5643	6984	6581	6898	6658	8866	5863	4737	4154	6746	39
M	75	6513	7188	5686	13872	6406	6605	3475	6130	6421	6193	6523	4788	5546	6793	7256	6645	6152	7614	15984	6418	6370	5392	2662
N	2592	7675	6712	5782	5035	5592	7670	6262	6988	6276	6297	6652	13969	5648	6338	5594	5423	5464	6103	4501	6165	5266	6818	45
O	91	7037	5332	6429	15237	8837	6703	6473	6835	6129	7016	6424	5008	6117	7038	7677	5064	6552	6513	4996	6639	7840	6311	2844
P	2693	7129	4054	5407	8673	5598	6130	8010	6591	6329	7598	6904	9375	6815	6007	8565	7455	6877	7843	6137	6663	7257	6755	51
Plate information
Plate	Repeat	Barcode	Measured height	Chamber temperature at start	Chamber temperature at end	Humidity at start	Humidity at end	Ambient temperature at start	Ambient temperature at end	Group	Label	ScanX	ScanY	Measinfo	Kinetics	Measurement date
1	1	=""	14.9	24.53	24.45	27.5	27	23.01	23.14	1	Lilly FRET(1)	0	0	De=2nd Ex=Top Em=Top Wdw=1 (142)	0	14-02-24 10:06:49
Background information
Plate	Label	Result	Signal	Flashes/Time	Meastime	MeasInfo
1	Lilly FRET	0	133	20	00:00:00.000	De=1st Ex=Top Em=Top Wdw=1 (14)
1	Lilly FRET	0	69	5	00:00:00.000	De=2nd Ex=Top Em=Top Wdw=1 (142)
Results for Lilly FRET(1) - channel 2 window 1 (Counts)
	01	02	03	04	05	06	07	08	09	10	11	12	13	14	15	16	17	18	19	20	21	22	23	24
A	601	149566	145778	144460	145637	143247	147189	144849	146471	146101	144442	142975	142414	143883	144183	143367	141390	143453	142640	148929	148226	143344	141859	143616
B	144934	143614	143848	144550	144156	142978	143846	142831	145150	143096	151419	143666	140820	141835	142837	142336	141210	143565	141719	143486	144499	143768	143958	886
C	1194	143856	141340	140756	140269	141163	141253	141256	141077	141605	142122	151239	141370	141175	140675	139436	140617	141813	140001	140162	140171	139904	141500	141453
D	139928	140335	139291	138173	140447	135143	142958	138451	139342	139874	139252	138032	136999	138685	137179	138487	138579	140343	138664	138021	138421	146641	137277	1620
E	1160	137677	139870	138070	133170	137704	137194	136438	135453	135268	136516	135199	132638	136568	135411	135407	135646	134907	136234	134952	133983	134041	134824	135300
F	140558	136918	136481	136706	136503	134738	136349	135500	89262	133312	135419	136653	133838	135269	135733	136327	134618	133542	134400	134648	134079	133863	134054	2065
G	1263	141761	141678	141927	137557	139791	140927	137251	138668	138289	140378	140226	141819	139790	138919	137403	139526	139527	145991	138054	138168	138949	140200	140797
H	144652	139157	140259	140312	140392	138482	136255	138884	139125	138733	137764	139510	137341	139048	96038	140793	138434	140000	139923	138674	137304	140246	138902	1553
I	2593	139725	152407	139595	135510	137144	135678	137830	138337	136546	149771	139248	138398	138160	138076	146924	145248	137726	136973	135848	137641	138359	138909	139687
J	142225	138414	138087	138311	138271	148355	146364	135592	136811	135359	137677	134707	135351	137784	147970	138619	138277	136815	135717	135996	134828	136206	137182	245
K	3205	139727	139144	137896	134980	137607	136346	136714	136971	136068	137472	136066	136408	136215	135406	137901	135666	135624	135241	134749	135185	137113	135615	136903
L	151363	137882	138729	138361	136739	113534	148136	135620	135927	137938	137135	136414	143765	136406	136166	136611	137470	135666	135339	136248	139279	138028	137196	470
M	1878	138195	137540	136387	133523	135860	133732	134177	134566	136107	137546	135649	132966	136350	137326	133676	134217	136060	134465	132074	134107	134609	134554	135587
N	139609	136486	135953	137678	135557	136478	134499	133165	133215	132605	132145	133637	130626	132712	133554	134277	135780	134251	135255	135949	135390	135689	134478	384
O	2748	139706	139889	140539	135794	138966	138442	137791	138962	139913	138769	138463	139707	139164	138195	138259	139357	138350	138410	138552	137820	139489	138387	141313
P	146670	141884	136811	135287	136336	136538	133359	134647	139721	137718	140323	137208	140176	137009	140067	137286	140147	138307	137482	133963	140474	135594	138406	1191
Basic assay information
Assay ID:				19174
Assay Started:				14-02-24 10:01:54
Assay Finished:				14-02-24 10:06:56
Assay Exported:				14-02-24 10:06:56
Protocol ID:				100202
Protocol Name:				Lilly FRET_384
Serial#:				="1040204"
Protocol information
Protocol:
Protocol name				Lilly FRET_384
Number of assay repeats				1
Start assay repeat each				N/A
Number of plate repeats				1
Start plate repeat each				N/A
Is label meas. height used				Yes
Height of measurement				Defined in label
Is gripper height used				No
Mode of measurement				By Columns bi-directional
Rotated plate				No
Soft move				No
Protocol notes
Plate type:
Name of the plate type				384 OptiPlate
Number of rows				16
Number of columns				24
Number of the wells in the plate				384
Height of the plate				14.35 mm
Coordinates of corners:
384 OptiPlate + Lilly FRET
12.1 mm x------------------------------------------------------- x 115.6 mm
9 mm 9 mm
12.1 mm x------------------------------------------------------- x 115.6 mm
76.5 mm 76.5 mm
Platemap:
Plate				1
Group				1
	01	02	03	04	05	06	07	08	09	10	11	12	13	14	15	16	17	18	19	20	21	22	23	24
A	-	-	-	-	-	-	-	-	-	-	-	-	-	-	-	-	-	-	-	-	-	-	-	-
B	-	-	-	-	-	-	-	-	-	-	-	-	-	-	-	-	-	-	-	-	-	-	-	-
C	-	-	-	-	-	-	-	-	-	-	-	-	-	-	-	-	-	-	-	-	-	-	-	-
D	-	-	-	-	-	-	-	-	-	-	-	-	-	-	-	-	-	-	-	-	-	-	-	-
E	-	-	-	-	-	-	-	-	-	-	-	-	-	-	-	-	-	-	-	-	-	-	-	-
F	-	-	-	-	-	-	-	-	-	-	-	-	-	-	-	-	-	-	-	-	-	-	-	-
G	-	-	-	-	-	-	-	-	-	-	-	-	-	-	-	-	-	-	-	-	-	-	-	-
H	-	-	-	-	-	-	-	-	-	-	-	-	-	-	-	-	-	-	-	-	-	-	-	-
I	-	-	-	-	-	-	-	-	-	-	-	-	-	-	-	-	-	-	-	-	-	-	-	-
J	-	-	-	-	-	-	-	-	-	-	-	-	-	-	-	-	-	-	-	-	-	-	-	-
K	-	-	-	-	-	-	-	-	-	-	-	-	-	-	-	-	-	-	-	-	-	-	-	-
L	-	-	-	-	-	-	-	-	-	-	-	-	-	-	-	-	-	-	-	-	-	-	-	-
M	-	-	-	-	-	-	-	-	-	-	-	-	-	-	-	-	-	-	-	-	-	-	-	-
N	-	-	-	-	-	-	-	-	-	-	-	-	-	-	-	-	-	-	-	-	-	-	-	-
O	-	-	-	-	-	-	-	-	-	-	-	-	-	-	-	-	-	-	-	-	-	-	-	-
P	-	-	-	-	-	-	-	-	-	-	-	-	-	-	-	-	-	-	-	-	-	-	-	-
- - Undefined
Calculations:
Plate				1
Formula index				Calc 1
Formula name				Label ratio
Formula				Label ratio where X = Lilly FRET(1) channel 1 window 1 Y = Lilly FRET(1) channel 2 window 1
Auto export parameters:
Export format				Plate2
Include basic assay information				Yes
Place assay information at				End of file
Include basic plate information				Yes
Place plate information at				Beginning of plate
Include protocol information				Yes
Protocol info level				Large
Include error and warning information				Yes
Include background information				Yes
Add plate number to the file name				Yes
Each plate to separate file				No
Field separator to use				System
File name format				<DefaultDataFolder>\<Date>\<ProtocolName>_<AssayID>.csv
Operations:
Plate 1
Group 1
Measurement
Label				Lilly FRET(1)
Labels:
Lilly FRET				6000025
Light source				Laser
Top mirror				LANCE/DELFIA Bias
Bottom mirror				N/A
Exc. filter				N/A
Using of excitation filter				Top
Ems. filter				APC 665
Using of emission filter				Top
2nd ems. filter				Europium 615
Using of 2nd emission filter				Top
Measurement height				7.3 mm
Cycle				16600
Delay				30
Number of flashes				20
Number of flashes for 2nd detector				5
Number of sequence windows				1
Total time of windows				500
Excitation light				100%
Reference excitation light				100%
Reference AD gain				4
Reference signal				323509
Last edited				13-06-14 09:17:06
Last edited by				EnVision
Factory preset				No
Filters:
APC 665				205
Filter type				Emission
Description				M665 CWL=665nm BW=7 5nm Tmin=75%
Used with				Luminescence DELFIA - Time-resolved Fluorescence Fluorescence Intensity LANCE - Time-resolved Fluorescence
Last edited				26-02-19 14:51:38
Last edited by				Installation
Factory preset				Yes
Europium 615				203
Filter type				Emission
Description				M615 CWL=615nm BW=8 5nm Tmin=80%
Used with				Luminescence DELFIA - Time-resolved Fluorescence Fluorescence Intensity LANCE - Time-resolved FluorescenceLuminescence Absorbance DELFIA - Time-resolved Fluorescence Fluorescence Intensity LANCE - Time-resolved Fluorescence
Last edited				26-02-19 14:51:38
Last edited by				Installation
Factory preset				Yes
Mirror modules:
LANCE/DELFIA Bias				445
Used by				Top
Dual				No
Bias				Yes
Description				D400
Used with				Luminescence DELFIA - Time-resolved Fluorescence Fluorescence Intensity LANCE - Time-resolved Fluorescence
Last edited				26-02-19 14:51:38
Last edited by				Installation
Factory preset				Yes
Instrument:
Serial number				1040204
Nickname				EnVision
Normalization:
Notifications for plate 1 repeat 1:
WARNING: Plate height defined in the plate editor does not match the actual plate height. Measured height is 14.90 mm. Plate editor height is 14.35 mm. The results may be affected.
Exported with EnVision Workstation version 1.14.3049.528
