## Supplementary material for "Genome-wide arrayed CRISPR activation screen for prion protein modulators": Plate_LIII_A.csv

Plate information
Plate	Repeat	Barcode	Measured height	Chamber temperature at start	Chamber temperature at end	Humidity at start	Humidity at end	Ambient temperature at start	Ambient temperature at end	Formula	Measurement date
1	1	=""	N/A	N/A	N/A	N/A	N/A	N/A	N/A	Calc 1: Label ratio = X / Y where X = Lilly FRET(1) channel 1 window 1 Y = Lilly FRET(1) channel 2 window 1	14-02-24 10:12:42
Background information
Plate	Label	Result	Signal	Flashes/Time	Meastime	MeasInfo
1	Lilly FRET	0	108	20	00:00:00.000	De=1st Ex=Top Em=Top Wdw=1 (14)
1	Lilly FRET	0	54	5	00:00:00.000	De=2nd Ex=Top Em=Top Wdw=1 (142)
Calculated results: Calc 1: Label ratio = X / Y where X = Lilly FRET(1) channel 1 window 1 Y = Lilly FRET(1) channel 2 window 1
	01	02	03	04	05	06	07	08	09	10	11	12	13	14	15	16	17	18	19	20	21	22	23	24
A	0.02190847128	0.04581165617	0.04874364864	0.05028406329	0.06899380241	0.0637430634	0.06294563594	0.05734968916	0.06559733201	0.04026043598	0.04565611274	0.05362514337	0.06972194353	0.04260862848	0.05046833595	0.04074794337	0.05968290253	0.06023024264	0.04509373417	0.05858751365	0.06382722264	0.05162176751	0.03081653282	0.02135186444
B	0.01848162047	0.03853707289	0.05423607405	0.04822265474	0.03646631137	0.04391778288	0.05175624296	0.04894474344	0.0491307152	0.04331187788	0.05214659686	0.05706135104	0.10693862265	0.0440097624	0.05539544382	0.04354506358	0.04805402524	0.04788369292	0.03560862591	0.03537097593	0.04091240025	0.06590638225	0.05012662897	0.02513696423
C	0.11338582677	0.0557074915	0.04816761466	0.04231783258	0.11458371162	0.03988192709	0.0371918573	0.04581572153	0.0433432802	0.04809912541	0.05016272665	0.04904009964	0.03881430187	0.04718270063	0.05345267443	0.05930444088	0.05164235146	0.05551108506	0.0441631748	0.04617621152	0.04565780014	0.05120883851	0.04640571147	0.02050343051
D	0.01809190071	0.0475971538	0.05586551488	0.04741027357	0.03702072988	0.04814820284	0.04790863566	0.041615684	0.05054476345	0.04016905708	0.04860044623	0.04699746448	0.10503261192	0.03586568093	0.04572720798	0.04733744593	0.0502952062	0.04705195816	0.03672755256	0.05309140776	0.05295453376	0.04341502116	0.05039695728	0.14285714286
E	0.0436802974	0.05043418935	0.04906805058	0.05738320786	0.09777984878	0.04859596057	0.05456667239	0.03989730728	0.03984212931	0.0568957362	0.05051264319	0.0549049023	0.03811461927	0.04193423999	0.05898390593	0.03389503521	0.04864599379	0.04275667026	0.04434487136	0.04610508406	0.04938002555	0.04451832206	0.0502589927	0.01971896186
F	0.01781237824	0.0463112428	0.04331497806	0.05300348078	0.03596408772	0.05621092811	0.03939752894	0.04849922303	0.0510508704	0.04239491713	0.05099028864	0.0462366806	0.10608493864	0.04370122298	0.04961243824	0.04750529225	0.03370491705	0.05683117665	0.04727973402	0.04837955632	0.07169395369	0.04782793157	0.05005694328	0.035667107
G	0.19642857143	0.05113354651	0.044079862	0.0491199196	0.09561853378	0.03588815244	0.0365770448	0.04815392844	0.04408162089	0.05108413088	0.04586100431	0.04430467693	0.03431067652	0.04780694651	0.05013366086	0.04572427601	0.04753595065	0.04355977301	0.0422376422	0.04684031212	0.03814304371	0.05282834614	0.04137583599	0.0203327303
H	0.01797164017	0.03879730505	0.04861212033	0.03318322051	0.0357346679	0.03811504321	0.05630494647	0.04082671924	0.03503059153	0.0474409065	0.04420058808	0.04456147014	0.09972603954	0.03929806135	0.04634358122	0.0402475219	0.05379563383	0.0523271886	0.04402869186	0.03864002342	0.04064458503	0.05077506181	0.04293489363	0.03945111492
I	0.49180327869	0.04320817428	0.04622178321	0.04622621464	0.09627468411	0.04676943887	0.06878551163	0.04459092105	0.04666326221	0.0393406208	0.03620744371	0.05269807296	0.03610902653	0.04284570597	0.04770382239	0.04421763766	0.04545487892	0.04903238154	0.05547676154	0.04447686353	0.03354890564	0.05033586969	0.04309551292	0.02000421294
J	0.01847371576	0.04295909358	0.04250316913	0.0505976748	0.03624577605	0.04217811825	0.04570345878	0.0428208963	0.04650555875	0.05828597644	0.06219645935	0.03882696807	0.09627373674	0.03108354669	0.04447383336	0.0391510152	0.04517977646	0.0355658844	0.04772858829	0.04462909805	0.04764962754	0.04889658797	0.03975680285	0.0193877551
K	0.05326704545	0.04462452492	0.06346730832	0.05264016008	0.09362191862	0.06800573462	0.06228721987	0.05961601234	0.04338533404	0.04359264539	0.04984954421	0.04961996923	0.0368478739	0.04801644005	0.03754015535	0.04853548561	0.04339963834	0.0468388259	0.05578475734	0.04423684367	0.03926256469	0.05638691533	0.04451276567	0.01924576994
L	0.01838063715	0.04882774092	0.04487288985	0.0468564302	0.03607599616	0.04783687735	0.03685424048	0.04646717589	0.04985182845	0.04107233919	0.05088324094	0.04624007132	0.10486568945	0.05038756809	0.04583687245	0.04741786812	0.05046428332	0.04779557792	0.04715220826	0.05256922627	0.04747627297	0.04989043582	0.0454139169	0.03259098316
M	0.0294205052	0.04452424218	0.039539294	0.04573391841	0.08948241589	0.04579487558	0.05138969961	0.03956345829	0.05073504274	0.05435983559	0.04693294247	0.04648513497	0.03662878675	0.04747380588	0.04482719802	0.0323810237	0.04762120663	0.08052023857	0.0564426569	0.0524674344	0.04315167254	0.05286839984	0.03865214564	0.02038272601
N	0.01848445028	0.04181795043	0.05315800049	0.03570747311	0.03732367716	0.0432424444	0.05044417892	0.04657185562	0.05023101259	0.03923201516	0.0515775307	0.04975078948	0.09981042287	0.04869622003	0.0491093142	0.03955323522	0.02674583613	0.03804022954	0.03724627011	0.05305528101	0.04284329855	0.04785296226	0.05362450122	0.02460629921
O	0.02828339401	0.04423508236	0.04944018388	0.03575140754	0.09648683299	0.04344689784	0.04773529007	0.05246474787	0.04717650295	0.06139187949	0.04726883831	0.04160509923	0.03646193772	0.03838275635	0.04722869052	0.05220319542	0.03892907482	0.05433392437	0.04724599165	0.05309617044	0.04298865872	0.0518852465	0.05232135114	0.02043798742
P	0.01847844182	0.05148344581	0.03197254846	0.0498801957	0.06910214126	0.05152579186	0.04065637837	0.04629970139	0.04062191261	0.05058640359	0.05787366352	0.04754619452	0.06427455066	0.04515669723	0.0477343505	0.03811731329	0.05682325655	0.04961518616	0.04864064287	0.05175602129	0.04558946428	0.05207378043	0.0556358854	0.02846054334
Plate information
Plate	Repeat	Barcode	Measured height	Chamber temperature at start	Chamber temperature at end	Humidity at start	Humidity at end	Ambient temperature at start	Ambient temperature at end	Group	Label	ScanX	ScanY	Measinfo	Kinetics	Measurement date
1	1	=""	14.85	24.43	24.45	27.4	27	23.11	23.14	1	Lilly FRET(1)	0	0	De=1st Ex=Top Em=Top Wdw=1 (14)	0	14-02-24 10:12:42
Background information
Plate	Label	Result	Signal	Flashes/Time	Meastime	MeasInfo
1	Lilly FRET	0	108	20	00:00:00.000	De=1st Ex=Top Em=Top Wdw=1 (14)
1	Lilly FRET	0	54	5	00:00:00.000	De=2nd Ex=Top Em=Top Wdw=1 (142)
Results for Lilly FRET(1) - channel 1 window 1 (Counts)
	01	02	03	04	05	06	07	08	09	10	11	12	13	14	15	16	17	18	19	20	21	22	23	24
A	180	6525	7003	7240	9841	9086	8934	8247	9402	5862	6476	7434	9729	6067	7123	5825	8146	8596	6408	8367	9002	7364	4390	3048
B	2625	5514	7723	6863	5166	6269	7310	6948	6932	6157	7470	8061	14848	6131	7650	6065	6760	6798	4995	5019	5788	9235	7066	78
C	72	7883	6690	5987	15776	5553	5196	6406	6115	6770	7013	6851	5493	6596	7459	8313	7207	7767	6134	6448	6351	7138	6409	2833
D	2473	6522	7670	6445	5129	6521	6649	6020	6968	5579	6709	6506	14171	4958	6228	6676	6849	6531	5059	7201	7206	5910	6824	48
E	94	6801	6713	7790	13010	6571	7949	5377	5320	7578	6720	7393	4982	5655	7810	4568	6537	5745	5938	6124	6571	5959	6627	2641
F	2423	6283	5813	7096	4859	7481	5255	6523	6789	5625	6789	6140	13806	5846	6567	6463	4496	7554	6257	6416	9301	6313	6593	54
G	66	7116	6056	6745	12902	4976	5039	6572	6118	7035	6298	6058	4744	6494	6939	6303	6565	6041	5807	6393	5228	7249	5667	2866
H	2531	5413	6690	4539	4884	5187	7647	5612	4798	6569	6058	6101	13505	5388	6298	5587	7331	7193	5954	5279	5506	6859	5885	69
I	60	5954	6364	6309	12671	6362	9237	6102	6305	5384	4906	7091	4956	5887	6431	6087	6196	6661	7471	6067	4508	6774	5899	2754
J	2558	5839	5767	6798	4859	5704	6151	5755	6237	7877	8337	5194	12771	4225	5885	5401	6039	4836	6349	5908	6307	6605	5362	57
K	75	6129	8546	7103	12609	9155	8416	8036	5907	5932	6759	6548	4942	6519	5060	6663	5832	6292	7545	5938	5288	7619	5994	2640
L	2560	6704	6042	6387	4880	6515	5003	6272	6628	5638	6893	6328	13886	6780	6098	6420	6777	6498	6267	7011	6413	6762	6097	60
M	99	6150	5400	6243	11974	6202	6867	5300	6678	7380	6404	6284	4938	6366	5973	4324	6302	10760	7522	6948	5716	7085	5171	2780
N	2532	5586	7143	4867	5030	5852	6797	6294	6621	5135	6745	6538	12899	6413	6462	5273	3581	5091	4958	7032	5703	6410	7163	75
O	101	6193	6840	4953	13095	6023	6590	7233	6518	8428	6453	5744	5058	5303	6470	7100	5441	7477	6471	7200	5879	7124	7119	2867
P	2664	7125	4519	6953	9575	7117	5701	6295	5633	6953	7892	6402	8883	6216	6545	5213	7889	6827	6634	6885	6328	7041	7657	66
Plate information
Plate	Repeat	Barcode	Measured height	Chamber temperature at start	Chamber temperature at end	Humidity at start	Humidity at end	Ambient temperature at start	Ambient temperature at end	Group	Label	ScanX	ScanY	Measinfo	Kinetics	Measurement date
1	1	=""	14.85	24.43	24.45	27.4	27	23.11	23.14	1	Lilly FRET(1)	0	0	De=2nd Ex=Top Em=Top Wdw=1 (142)	0	14-02-24 10:12:42
Background information
Plate	Label	Result	Signal	Flashes/Time	Meastime	MeasInfo
1	Lilly FRET	0	108	20	00:00:00.000	De=1st Ex=Top Em=Top Wdw=1 (14)
1	Lilly FRET	0	54	5	00:00:00.000	De=2nd Ex=Top Em=Top Wdw=1 (142)
Results for Lilly FRET(1) - channel 2 window 1 (Counts)
	01	02	03	04	05	06	07	08	09	10	11	12	13	14	15	16	17	18	19	20	21	22	23	24
A	8216	142431	143670	143982	142636	142541	141932	143802	143329	145602	141843	138629	139540	142389	141138	142952	136488	142719	142104	142812	141037	142653	142456	142751
B	142033	143083	142396	142319	141665	142744	141239	141956	141093	142155	143250	141269	138846	139310	138098	139281	140675	141969	140275	141896	141473	140123	140963	3103
C	635	141507	138890	141477	137681	139236	139708	139821	141083	140751	139805	139702	141520	139797	139544	140175	139556	139918	138894	139639	139100	139390	138108	138172
D	136691	137025	137294	135941	138544	135436	138785	144657	137858	138888	138044	138433	134920	138238	136199	141030	136176	138804	137744	135634	136079	136128	135405	336
E	2152	134849	136810	135754	133054	135217	145675	134771	133527	133191	133036	134651	130711	134854	132409	134769	134379	134365	133905	132827	133070	133855	131857	133932
F	136029	135669	134203	133878	135107	133088	133384	134497	132985	132681	133143	132795	130141	133772	132366	136048	133393	132920	132340	132618	129732	131994	131710	1514
G	336	139165	137387	137317	134932	138653	137764	136479	138788	137714	137328	136735	138266	135838	138410	137848	138106	138683	137484	136485	137063	137218	136964	140955
H	140833	139520	137620	136786	136674	136088	135814	137459	136966	138467	137057	136912	135421	137106	135898	138816	136275	137462	135230	136620	135467	135086	137068	1749
I	122	137798	137684	136481	131613	136029	134287	136844	135117	136856	135497	134559	137251	137400	134811	137660	136311	135849	134669	136408	134371	134576	136882	137671
J	138467	135920	135684	134354	134057	135236	134585	134397	134113	135144	134043	133773	132653	135924	132325	137953	133666	135973	133023	132380	132362	135081	134870	2940
K	1408	137346	134652	134935	134680	134621	135116	134796	136152	136078	135588	131963	134119	135766	134789	137281	134379	134333	135252	134232	134683	135120	134658	137173
L	139277	137299	134647	136310	135270	136192	135751	134977	132954	137270	135467	136851	132417	134557	133037	135392	134293	135954	132910	133367	135078	135537	134254	1841
M	3365	138127	136573	136507	133814	135430	133626	133962	131625	135762	136450	135183	134812	134095	133245	133535	132336	133631	133268	132425	132463	134012	133783	136390
N	136980	133579	134373	136302	134767	135330	134743	135146	131811	130888	130774	131415	129235	131694	131584	133314	133890	133832	133114	132541	133113	133952	133577	3048
O	3571	140002	138349	138540	135718	138629	138053	137864	138162	137282	136517	138060	138720	138161	136993	136007	139767	137612	136964	135603	136757	137303	136063	140278
P	144168	138394	141340	139394	138563	138125	140224	135962	138669	137448	136366	134648	138204	137654	137113	136762	138834	137599	136388	133028	138804	135212	137627	2319
Basic assay information
Assay ID:				19175
Assay Started:				14-02-24 10:07:48
Assay Finished:				14-02-24 10:12:49
Assay Exported:				14-02-24 10:12:49
Protocol ID:				100202
Protocol Name:				Lilly FRET_384
Serial#:				="1040204"
Protocol information
Protocol:
Protocol name				Lilly FRET_384
Number of assay repeats				1
Start assay repeat each				N/A
Number of plate repeats				1
Start plate repeat each				N/A
Is label meas. height used				Yes
Height of measurement				Defined in label
Is gripper height used				No
Mode of measurement				By Columns bi-directional
Rotated plate				No
Soft move				No
Protocol notes
Plate type:
Name of the plate type				384 OptiPlate
Number of rows				16
Number of columns				24
Number of the wells in the plate				384
Height of the plate				14.35 mm
Coordinates of corners:
384 OptiPlate + Lilly FRET
12.1 mm x------------------------------------------------------- x 115.6 mm
9 mm 9 mm
12.1 mm x------------------------------------------------------- x 115.6 mm
76.5 mm 76.5 mm
Platemap:
Plate				1
Group				1
	01	02	03	04	05	06	07	08	09	10	11	12	13	14	15	16	17	18	19	20	21	22	23	24
A	-	-	-	-	-	-	-	-	-	-	-	-	-	-	-	-	-	-	-	-	-	-	-	-
B	-	-	-	-	-	-	-	-	-	-	-	-	-	-	-	-	-	-	-	-	-	-	-	-
C	-	-	-	-	-	-	-	-	-	-	-	-	-	-	-	-	-	-	-	-	-	-	-	-
D	-	-	-	-	-	-	-	-	-	-	-	-	-	-	-	-	-	-	-	-	-	-	-	-
E	-	-	-	-	-	-	-	-	-	-	-	-	-	-	-	-	-	-	-	-	-	-	-	-
F	-	-	-	-	-	-	-	-	-	-	-	-	-	-	-	-	-	-	-	-	-	-	-	-
G	-	-	-	-	-	-	-	-	-	-	-	-	-	-	-	-	-	-	-	-	-	-	-	-
H	-	-	-	-	-	-	-	-	-	-	-	-	-	-	-	-	-	-	-	-	-	-	-	-
I	-	-	-	-	-	-	-	-	-	-	-	-	-	-	-	-	-	-	-	-	-	-	-	-
J	-	-	-	-	-	-	-	-	-	-	-	-	-	-	-	-	-	-	-	-	-	-	-	-
K	-	-	-	-	-	-	-	-	-	-	-	-	-	-	-	-	-	-	-	-	-	-	-	-
L	-	-	-	-	-	-	-	-	-	-	-	-	-	-	-	-	-	-	-	-	-	-	-	-
M	-	-	-	-	-	-	-	-	-	-	-	-	-	-	-	-	-	-	-	-	-	-	-	-
N	-	-	-	-	-	-	-	-	-	-	-	-	-	-	-	-	-	-	-	-	-	-	-	-
O	-	-	-	-	-	-	-	-	-	-	-	-	-	-	-	-	-	-	-	-	-	-	-	-
P	-	-	-	-	-	-	-	-	-	-	-	-	-	-	-	-	-	-	-	-	-	-	-	-
- - Undefined
Calculations:
Plate				1
Formula index				Calc 1
Formula name				Label ratio
Formula				Label ratio where X = Lilly FRET(1) channel 1 window 1 Y = Lilly FRET(1) channel 2 window 1
Auto export parameters:
Export format				Plate2
Include basic assay information				Yes
Place assay information at				End of file
Include basic plate information				Yes
Place plate information at				Beginning of plate
Include protocol information				Yes
Protocol info level				Large
Include error and warning information				Yes
Include background information				Yes
Add plate number to the file name				Yes
Each plate to separate file				No
Field separator to use				System
File name format				<DefaultDataFolder>\<Date>\<ProtocolName>_<AssayID>.csv
Operations:
Plate 1
Group 1
Measurement
Label				Lilly FRET(1)
Labels:
Lilly FRET				6000025
Light source				Laser
Top mirror				LANCE/DELFIA Bias
Bottom mirror				N/A
Exc. filter				N/A
Using of excitation filter				Top
Ems. filter				APC 665
Using of emission filter				Top
2nd ems. filter				Europium 615
Using of 2nd emission filter				Top
Measurement height				7.3 mm
Cycle				16600
Delay				30
Number of flashes				20
Number of flashes for 2nd detector				5
Number of sequence windows				1
Total time of windows				500
Excitation light				100%
Reference excitation light				100%
Reference AD gain				4
Reference signal				323509
Last edited				13-06-14 09:17:06
Last edited by				EnVision
Factory preset				No
Filters:
APC 665				205
Filter type				Emission
Description				M665 CWL=665nm BW=7 5nm Tmin=75%
Used with				Luminescence DELFIA - Time-resolved Fluorescence Fluorescence Intensity LANCE - Time-resolved Fluorescence
Last edited				26-02-19 14:51:38
Last edited by				Installation
Factory preset				Yes
Europium 615				203
Filter type				Emission
Description				M615 CWL=615nm BW=8 5nm Tmin=80%
Used with				Luminescence DELFIA - Time-resolved Fluorescence Fluorescence Intensity LANCE - Time-resolved FluorescenceLuminescence Absorbance DELFIA - Time-resolved Fluorescence Fluorescence Intensity LANCE - Time-resolved Fluorescence
Last edited				26-02-19 14:51:38
Last edited by				Installation
Factory preset				Yes
Mirror modules:
LANCE/DELFIA Bias				445
Used by				Top
Dual				No
Bias				Yes
Description				D400
Used with				Luminescence DELFIA - Time-resolved Fluorescence Fluorescence Intensity LANCE - Time-resolved Fluorescence
Last edited				26-02-19 14:51:38
Last edited by				Installation
Factory preset				Yes
Instrument:
Serial number				1040204
Nickname				EnVision
Normalization:
Notifications for plate 1 repeat 1:
WARNING: Plate height defined in the plate editor does not match the actual plate height. Measured height is 14.85 mm. Plate editor height is 14.35 mm. The results may be affected.
Exported with EnVision Workstation version 1.14.3049.528
