## Supplementary material for "Genome-wide arrayed CRISPR activation screen for prion protein modulators": Plate_LIII_B.csv

Plate information
Plate	Repeat	Barcode	Measured height	Chamber temperature at start	Chamber temperature at end	Humidity at start	Humidity at end	Ambient temperature at start	Ambient temperature at end	Formula	Measurement date
1	1	=""	N/A	N/A	N/A	N/A	N/A	N/A	N/A	Calc 1: Label ratio = X / Y where X = Lilly FRET(1) channel 1 window 1 Y = Lilly FRET(1) channel 2 window 1	14-02-24 10:18:44
Background information
Plate	Label	Result	Signal	Flashes/Time	Meastime	MeasInfo
1	Lilly FRET	0	119	20	00:00:00.000	De=1st Ex=Top Em=Top Wdw=1 (14)
1	Lilly FRET	0	56	5	00:00:00.000	De=2nd Ex=Top Em=Top Wdw=1 (142)
Calculated results: Calc 1: Label ratio = X / Y where X = Lilly FRET(1) channel 1 window 1 Y = Lilly FRET(1) channel 2 window 1
	01	02	03	04	05	06	07	08	09	10	11	12	13	14	15	16	17	18	19	20	21	22	23	24
A	0.0244717839	0.04684356807	0.04879034545	0.05256267823	0.06941448656	0.06329373497	0.0625534706	0.05947036466	0.06655025084	0.04064199176	0.0463738657	0.05284223326	0.07474302088	0.04134872641	0.04885068101	0.04295799928	0.0541380268	0.05787920236	0.04580349286	0.05771560427	0.05903149618	0.05118616253	0.03039660609	0.02084776677
B	0.01794063512	0.03966270635	0.05480997922	0.04735185146	0.03772563048	0.04434312404	0.05324423221	0.04930265043	0.04928741093	0.04256509576	0.05334523261	0.05877979843	0.10588861937	0.04489893571	0.05614485315	0.04622928187	0.04981101611	0.05237670613	0.036234393	0.03439944777	0.04132308509	0.06714960585	0.05069609753	0.05448354143
C	0.09068010076	0.0555458933	0.04859265367	0.04261069748	0.11328212062	0.03895638959	0.03620295219	0.0460130246	0.04303953418	0.0443980362	0.04949410277	0.04638564916	0.03630680982	0.04539145329	0.05237058451	0.05947788445	0.05204695348	0.05338284012	0.04490857004	0.04499303805	0.04739058351	0.05095414891	0.04506759774	0.01990811639
D	0.01835065538	0.04337359881	0.05474703951	0.04865917105	0.03673454545	0.04819135235	0.04794944107	0.02939759388	0.04862423783	0.04061043496	0.04711271536	0.04771927737	0.11397859251	0.03479123058	0.04676445339	0.04957184266	0.0462911896	0.05040032172	0.03759372202	0.05112107623	0.05253539083	0.0435831256	0.04894509142	0.0527638191
E	0.09651474531	0.05367644332	0.04577765141	0.06081467868	0.10736288829	0.04745082417	0.0508189043	0.04016027753	0.04060347122	0.0583021679	0.052407852	0.0531609742	0.03856214493	0.03994876614	0.05578345383	0.03349685898	0.05035460993	0.0458941662	0.04376352965	0.04569790832	0.04878746584	0.0452722106	0.05043618448	0.02027728988
F	0.01784986017	0.04658613445	0.04225003376	0.05408011756	0.0366510662	0.05590253207	0.04045074771	0.05195362223	0.05031834207	0.04010312478	0.04842328498	0.04578360695	0.09744505684	0.04224635866	0.04813760579	0.04767759983	0.03676450437	0.05736778956	0.04755344816	0.04827083871	0.07046539974	0.04799113916	0.04919393793	0.03415941058
G	0.47058823529	0.05283152483	0.04717037668	0.05191097221	0.11189925433	0.03720971276	0.04704760628	0.04607839602	0.04682106183	0.05480137493	0.04980726971	0.04428949625	0.03516754174	0.05005443856	0.04924983928	0.05036112846	0.04910468269	0.03401978747	0.04551809062	0.0474292783	0.04095114184	0.05575458864	0.04250163383	0.0203287415
H	0.0188582486	0.04104595425	0.04935985301	0.03352605308	0.03646464646	0.03853418145	0.0509472457	0.04035962296	0.03013994479	0.04403033586	0.04474111096	0.04409346603	0.10351219083	0.0466239946	0.04694674415	0.04208351147	0.05157024311	0.04881321755	0.04630145108	0.0418102347	0.04143010254	0.05401451437	0.04268074829	0.03632694248
I	0.30456852792	0.04405194431	0.04877307934	0.04518037351	0.10350040533	0.04794039803	0.06748358349	0.04535173863	0.05079883634	0.03957278539	0.03739894655	0.05356548987	0.03791266737	0.04572301426	0.05027617327	0.04773240244	0.04453465288	0.0508348415	0.05741687261	0.04568516689	0.03522486358	0.05227931606	0.04253860586	0.01985811479
J	0.01800792693	0.04352992637	0.042808194	0.05089542307	0.03464340477	0.04424901982	0.04004193333	0.04546854603	0.04830109852	0.06543758507	0.06425188034	0.04258043313	0.10874227801	0.03254921787	0.04750590275	0.04219909542	0.04692060222	0.03712990289	0.05150397484	0.04511611416	0.04561085038	0.0496422378	0.04119903932	0.0333011583
K	0.06131386861	0.0475413062	0.06452271121	0.06111098801	0.1044014045	0.0688221709	0.06159422943	0.05796399806	0.04294301653	0.04407835829	0.05475892458	0.04840087172	0.03625586088	0.04381900779	0.03668791889	0.04801554465	0.04399614894	0.04607106164	0.05480338144	0.04504189944	0.03856087453	0.05381129393	0.04551651576	0.01998277727
L	0.01784155237	0.05065952845	0.04657254387	0.04515226015	0.03623990101	0.04647415854	0.03685400541	0.04291234643	0.04767197728	0.04296491993	0.05173653925	0.04677251317	0.1068156356	0.050220382	0.04415798535	0.04954644894	0.04848044701	0.04778286902	0.0469411029	0.0526885337	0.04669303938	0.05033475663	0.04476455438	0.04501125281
M	0.0216173981	0.04506907349	0.03976453274	0.04798212561	0.10481582137	0.04620261603	0.04976955833	0.03818120242	0.04981384573	0.05247216885	0.04731682109	0.042832355	0.0370102144	0.04441987423	0.04054124615	0.0309153595	0.04778668705	0.07986348123	0.05367156208	0.05175850988	0.04345336368	0.05280579607	0.03719470878	0.01924398625
N	0.01779744135	0.04273201544	0.05005122309	0.03677801732	0.0359597937	0.04070030803	0.04798607098	0.04513633151	0.05072823942	0.03616389594	0.04970254645	0.0462312245	0.10236007362	0.04637864295	0.04647506102	0.03717684999	0.02454904552	0.03561998209	0.03332560297	0.05022525402	0.04320287318	0.04732663914	0.0528801115	0.08137432188
O	0.04200178731	0.04542003867	0.05039513546	0.03592740472	0.10714417957	0.04342340371	0.045674168	0.05045451596	0.04501765257	0.06003272882	0.04434404787	0.04140904772	0.03424219009	0.03519462846	0.04357138076	0.05000406898	0.03862291317	0.05225034589	0.04424326008	0.05065949698	0.04280802845	0.04713832186	0.05027481168	0.02060370556
P	0.01808174441	0.05216633287	0.03147618979	0.04869429196	0.06380143262	0.04800388982	0.04072760884	0.04623067362	0.03923255936	0.0483200982	0.05455997097	0.04328457996	0.06217838122	0.03962753293	0.04474845942	0.03681443656	0.05351188112	0.0468505521	0.04475786302	0.04829594624	0.0430947152	0.05052562467	0.05272576588	0.02383579784
Plate information
Plate	Repeat	Barcode	Measured height	Chamber temperature at start	Chamber temperature at end	Humidity at start	Humidity at end	Ambient temperature at start	Ambient temperature at end	Group	Label	ScanX	ScanY	Measinfo	Kinetics	Measurement date
1	1	=""	14.85	24.43	24.4	27.4	26.9	23.11	23.14	1	Lilly FRET(1)	0	0	De=1st Ex=Top Em=Top Wdw=1 (14)	0	14-02-24 10:18:44
Background information
Plate	Label	Result	Signal	Flashes/Time	Meastime	MeasInfo
1	Lilly FRET	0	119	20	00:00:00.000	De=1st Ex=Top Em=Top Wdw=1 (14)
1	Lilly FRET	0	56	5	00:00:00.000	De=2nd Ex=Top Em=Top Wdw=1 (142)
Results for Lilly FRET(1) - channel 1 window 1 (Counts)
	01	02	03	04	05	06	07	08	09	10	11	12	13	14	15	16	17	18	19	20	21	22	23	24
A	183	6590	6881	7428	9751	8951	8774	8637	9299	5733	6388	7301	10747	5641	6603	6103	6238	8040	6402	8004	8048	7049	4213	2949
B	2544	5555	7674	6633	5294	6380	7872	6918	6972	5934	7412	8381	14711	6193	7876	6496	6787	8047	5128	4784	5758	9353	7028	48
C	72	7665	6600	5849	15248	5332	4969	6359	5869	6059	6731	6268	4937	6148	7192	8079	7347	7203	6098	5978	6460	6670	6157	2704
D	2569	5982	7471	7024	5051	6548	7056	4027	6611	5559	6500	6416	15025	4737	6319	6721	6295	6893	5375	6954	7129	5927	6607	63
E	72	7238	6118	8074	14952	6313	6727	5302	5493	7670	7422	6987	5661	5271	7384	4527	6674	6705	5883	6043	6480	6038	6695	2713
F	2451	6209	5631	7066	4871	7268	5345	7510	6694	4651	6302	6046	12712	5566	6308	6204	5366	8176	6248	6362	9192	6326	6518	51
G	72	7162	7084	7109	16012	5060	6316	6389	6429	7557	6913	5939	4769	6896	6818	7419	6683	4642	6284	6403	5697	7828	5788	2826
H	2758	5720	6770	4668	5054	5325	6992	5562	3461	6096	6123	6114	14129	6359	6697	5906	7066	6875	6404	6055	5721	7495	5973	72
I	60	6123	6744	6232	14172	6557	9208	6216	7526	5354	5098	7248	5680	6735	6763	6577	6012	6966	8178	6195	4835	7069	5895	2732
J	2508	5971	5822	6960	4722	6038	5462	6200	6613	9807	8722	6219	14399	4378	6358	5766	6286	5020	7010	6108	6181	6813	5455	69
K	84	6523	8854	8274	13945	9089	8411	7902	5958	6055	7481	6574	4887	5826	4943	6499	5895	6233	7371	6063	5136	7267	6143	2715
L	2534	7589	6383	6226	4979	6317	5004	5819	6562	6310	7049	6375	13920	6768	6053	7270	6542	6528	6380	7206	6303	6849	6066	60
M	166	6117	5404	6507	13923	6238	6814	5186	6730	7155	6501	5801	4906	6428	5435	4062	6502	10764	7236	6958	5843	7099	5050	2604
N	2486	5791	6791	4896	4776	5391	6394	6067	6736	4714	6525	6085	13237	5799	5941	4934	3269	4654	4311	6678	5750	6212	6943	45
O	94	6342	6970	4949	14468	5954	6239	6999	6248	8034	5899	5666	4653	4707	5859	6759	5247	7062	5967	6802	5765	6355	6714	2789
P	2569	7241	4340	6724	8809	6516	5640	6360	5243	6456	7517	5762	8289	5243	5940	4888	7141	6288	6001	6418	5828	6772	7189	108
Plate information
Plate	Repeat	Barcode	Measured height	Chamber temperature at start	Chamber temperature at end	Humidity at start	Humidity at end	Ambient temperature at start	Ambient temperature at end	Group	Label	ScanX	ScanY	Measinfo	Kinetics	Measurement date
1	1	=""	14.85	24.43	24.4	27.4	26.9	23.11	23.14	1	Lilly FRET(1)	0	0	De=2nd Ex=Top Em=Top Wdw=1 (142)	0	14-02-24 10:18:44
Background information
Plate	Label	Result	Signal	Flashes/Time	Meastime	MeasInfo
1	Lilly FRET	0	119	20	00:00:00.000	De=1st Ex=Top Em=Top Wdw=1 (14)
1	Lilly FRET	0	56	5	00:00:00.000	De=2nd Ex=Top Em=Top Wdw=1 (142)
Results for Lilly FRET(1) - channel 2 window 1 (Counts)
	01	02	03	04	05	06	07	08	09	10	11	12	13	14	15	16	17	18	19	20	21	22	23	24
A	7478	140681	141032	141317	140475	141420	140264	145232	139729	141061	137750	138166	143786	136425	135167	142069	115224	138910	139771	138680	136334	137713	138601	141454
B	141801	140056	140011	140079	140329	143878	147847	140317	141456	139410	138944	142583	138929	137932	140280	140517	136255	153637	141523	139072	139341	139286	138630	881
C	794	137994	135823	137266	134602	136871	137254	138200	136363	136470	135996	135128	135980	135444	137329	135832	141161	134931	135787	132865	136314	130902	136617	135824
D	139995	137918	136464	144351	137500	135875	147155	136984	135961	136886	137967	134453	131823	136155	135124	135581	135987	136765	142976	136030	135699	135993	134988	1194
E	746	134845	133646	132764	139266	133043	132372	132021	135284	131556	141620	131431	146802	131944	132369	135147	132540	146097	134427	132238	132821	133371	132742	133795
F	137312	133280	133278	130658	132902	130012	132136	144552	133033	115976	130144	132056	130453	131751	131041	130124	145956	142519	131389	131798	130447	131816	132496	1493
G	153	135563	150179	136946	143093	135986	134247	138655	137310	137898	138795	134095	135608	137770	138437	147316	136097	136450	138055	135001	139117	140401	136183	139015
H	146249	139356	137156	139235	138600	138189	137240	137811	114831	138450	136854	138660	136496	136389	142651	140340	137017	140843	138311	144821	138088	138759	139946	1982
I	197	138995	138273	137936	136927	136774	136448	137062	148153	135295	136314	135311	149818	147300	134517	137789	134996	137032	142432	135602	137261	135216	138580	137576
J	139272	137170	136002	136751	136303	136455	136407	136358	136912	149868	135747	146053	132414	134504	133836	136638	133971	135201	136106	135384	135516	137242	132406	2072
K	1370	137207	137223	135393	133571	132065	136555	136326	138742	137369	136617	135824	134792	132956	134731	135352	133989	135291	134499	134608	133192	135046	134962	135867
L	142028	149804	137055	137889	137390	135925	135779	135602	137649	146864	136248	136298	130318	134766	137076	146731	134941	136618	135915	136766	134988	136069	135509	1333
M	7679	135725	135900	135613	132833	135014	136911	135826	135103	136358	137393	135435	132558	144710	134061	131391	136063	134780	134820	134432	134466	134436	135772	135315
N	139683	135519	135681	133123	132815	132456	133247	134415	132786	130351	131281	131621	129318	125036	127832	132717	133162	130657	129360	132961	133093	131258	131297	553
O	2238	139630	138307	137750	135033	137115	136598	138719	138790	133827	133028	136830	135885	133742	134469	135169	135852	135157	134868	134269	134671	134816	133546	135364
P	142077	138806	137882	138086	138069	135739	138481	137571	133639	133609	137775	133119	133310	132307	132742	132774	133447	134214	134077	132889	135237	134031	136347	4531
Basic assay information
Assay ID:				19176
Assay Started:				14-02-24 10:13:49
Assay Finished:				14-02-24 10:18:51
Assay Exported:				14-02-24 10:18:51
Protocol ID:				100202
Protocol Name:				Lilly FRET_384
Serial#:				="1040204"
Protocol information
Protocol:
Protocol name				Lilly FRET_384
Number of assay repeats				1
Start assay repeat each				N/A
Number of plate repeats				1
Start plate repeat each				N/A
Is label meas. height used				Yes
Height of measurement				Defined in label
Is gripper height used				No
Mode of measurement				By Columns bi-directional
Rotated plate				No
Soft move				No
Protocol notes
Plate type:
Name of the plate type				384 OptiPlate
Number of rows				16
Number of columns				24
Number of the wells in the plate				384
Height of the plate				14.35 mm
Coordinates of corners:
384 OptiPlate + Lilly FRET
12.1 mm x------------------------------------------------------- x 115.6 mm
9 mm 9 mm
12.1 mm x------------------------------------------------------- x 115.6 mm
76.5 mm 76.5 mm
Platemap:
Plate				1
Group				1
	01	02	03	04	05	06	07	08	09	10	11	12	13	14	15	16	17	18	19	20	21	22	23	24
A	-	-	-	-	-	-	-	-	-	-	-	-	-	-	-	-	-	-	-	-	-	-	-	-
B	-	-	-	-	-	-	-	-	-	-	-	-	-	-	-	-	-	-	-	-	-	-	-	-
C	-	-	-	-	-	-	-	-	-	-	-	-	-	-	-	-	-	-	-	-	-	-	-	-
D	-	-	-	-	-	-	-	-	-	-	-	-	-	-	-	-	-	-	-	-	-	-	-	-
E	-	-	-	-	-	-	-	-	-	-	-	-	-	-	-	-	-	-	-	-	-	-	-	-
F	-	-	-	-	-	-	-	-	-	-	-	-	-	-	-	-	-	-	-	-	-	-	-	-
G	-	-	-	-	-	-	-	-	-	-	-	-	-	-	-	-	-	-	-	-	-	-	-	-
H	-	-	-	-	-	-	-	-	-	-	-	-	-	-	-	-	-	-	-	-	-	-	-	-
I	-	-	-	-	-	-	-	-	-	-	-	-	-	-	-	-	-	-	-	-	-	-	-	-
J	-	-	-	-	-	-	-	-	-	-	-	-	-	-	-	-	-	-	-	-	-	-	-	-
K	-	-	-	-	-	-	-	-	-	-	-	-	-	-	-	-	-	-	-	-	-	-	-	-
L	-	-	-	-	-	-	-	-	-	-	-	-	-	-	-	-	-	-	-	-	-	-	-	-
M	-	-	-	-	-	-	-	-	-	-	-	-	-	-	-	-	-	-	-	-	-	-	-	-
N	-	-	-	-	-	-	-	-	-	-	-	-	-	-	-	-	-	-	-	-	-	-	-	-
O	-	-	-	-	-	-	-	-	-	-	-	-	-	-	-	-	-	-	-	-	-	-	-	-
P	-	-	-	-	-	-	-	-	-	-	-	-	-	-	-	-	-	-	-	-	-	-	-	-
- - Undefined
Calculations:
Plate				1
Formula index				Calc 1
Formula name				Label ratio
Formula				Label ratio where X = Lilly FRET(1) channel 1 window 1 Y = Lilly FRET(1) channel 2 window 1
Auto export parameters:
Export format				Plate2
Include basic assay information				Yes
Place assay information at				End of file
Include basic plate information				Yes
Place plate information at				Beginning of plate
Include protocol information				Yes
Protocol info level				Large
Include error and warning information				Yes
Include background information				Yes
Add plate number to the file name				Yes
Each plate to separate file				No
Field separator to use				System
File name format				<DefaultDataFolder>\<Date>\<ProtocolName>_<AssayID>.csv
Operations:
Plate 1
Group 1
Measurement
Label				Lilly FRET(1)
Labels:
Lilly FRET				6000025
Light source				Laser
Top mirror				LANCE/DELFIA Bias
Bottom mirror				N/A
Exc. filter				N/A
Using of excitation filter				Top
Ems. filter				APC 665
Using of emission filter				Top
2nd ems. filter				Europium 615
Using of 2nd emission filter				Top
Measurement height				7.3 mm
Cycle				16600
Delay				30
Number of flashes				20
Number of flashes for 2nd detector				5
Number of sequence windows				1
Total time of windows				500
Excitation light				100%
Reference excitation light				100%
Reference AD gain				4
Reference signal				323509
Last edited				13-06-14 09:17:06
Last edited by				EnVision
Factory preset				No
Filters:
APC 665				205
Filter type				Emission
Description				M665 CWL=665nm BW=7 5nm Tmin=75%
Used with				Luminescence DELFIA - Time-resolved Fluorescence Fluorescence Intensity LANCE - Time-resolved Fluorescence
Last edited				26-02-19 14:51:38
Last edited by				Installation
Factory preset				Yes
Europium 615				203
Filter type				Emission
Description				M615 CWL=615nm BW=8 5nm Tmin=80%
Used with				Luminescence DELFIA - Time-resolved Fluorescence Fluorescence Intensity LANCE - Time-resolved FluorescenceLuminescence Absorbance DELFIA - Time-resolved Fluorescence Fluorescence Intensity LANCE - Time-resolved Fluorescence
Last edited				26-02-19 14:51:38
Last edited by				Installation
Factory preset				Yes
Mirror modules:
LANCE/DELFIA Bias				445
Used by				Top
Dual				No
Bias				Yes
Description				D400
Used with				Luminescence DELFIA - Time-resolved Fluorescence Fluorescence Intensity LANCE - Time-resolved Fluorescence
Last edited				26-02-19 14:51:38
Last edited by				Installation
Factory preset				Yes
Instrument:
Serial number				1040204
Nickname				EnVision
Normalization:
Notifications for plate 1 repeat 1:
WARNING: Plate height defined in the plate editor does not match the actual plate height. Measured height is 14.85 mm. Plate editor height is 14.35 mm. The results may be affected.
Exported with EnVision Workstation version 1.14.3049.528
