## Supplementary material for "Genome-wide arrayed CRISPR activation screen for prion protein modulators": Plate_LIV_A.csv

Plate information
Plate	Repeat	Barcode	Measured height	Chamber temperature at start	Chamber temperature at end	Humidity at start	Humidity at end	Ambient temperature at start	Ambient temperature at end	Formula	Measurement date
1	1	=""	N/A	N/A	N/A	N/A	N/A	N/A	N/A	Calc 1: Label ratio = X / Y where X = Lilly FRET(1) channel 1 window 1 Y = Lilly FRET(1) channel 2 window 1	14-02-24 10:26:10
Background information
Plate	Label	Result	Signal	Flashes/Time	Meastime	MeasInfo
1	Lilly FRET	0	66	20	00:00:00.000	De=1st Ex=Top Em=Top Wdw=1 (14)
1	Lilly FRET	0	55	5	00:00:00.000	De=2nd Ex=Top Em=Top Wdw=1 (142)
Calculated results: Calc 1: Label ratio = X / Y where X = Lilly FRET(1) channel 1 window 1 Y = Lilly FRET(1) channel 2 window 1
	01	02	03	04	05	06	07	08	09	10	11	12	13	14	15	16	17	18	19	20	21	22	23	24
A	0.04175513093	0.06257457977	0.06361782617	0.05343295136	0.07132493318	0.05539393178	0.06482914674	0.05466104336	0.07498490726	0.05168209961	0.05688614348	0.0633687682	0.07432339037	0.0584446801	0.05659468344	0.05422304009	0.06619940449	0.05536850764	0.06035562411	0.06087481789	0.06233256189	0.06129354764	0.06346831851	0.02121850053
B	0.01890368189	0.05376388659	0.05597973305	0.05452223758	0.03755719594	0.04824364265	0.0563571801	0.05807860875	0.06166608574	0.06104192743	0.04314113094	0.05163045393	0.11227500107	0.05272054939	0.05259435797	0.05534658408	0.0512815089	0.07064022313	0.05238413136	0.05340964955	0.04615254691	0.04435791137	0.03954589131	0.02777777778
C	0.09946949602	0.03584804708	0.05180633466	0.05586942875	0.1020358353	0.05833421901	0.05020613638	0.05393080414	0.05243629924	0.05715577598	0.05403207146	0.05219012116	0.03821751191	0.05573630745	0.05337638495	0.05840406985	0.05075850994	0.05583902617	0.05624619664	0.04980682367	0.05551159009	0.05196581931	0.05502313522	0.02085184738
D	0.01823041553	0.04247042832	0.04848713854	0.0512137036	0.03565762959	0.04878459141	0.04839518915	0.03819652487	0.05480172656	0.04551510723	0.05377076936	0.04543475105	0.11008747303	0.06137019596	0.0545603968	0.0549663179	0.04423404907	0.05740028411	0.05130157901	0.0515214485	0.05167769515	0.05598222971	0.04333798711	0.28057553957
E	0.04563106796	0.04693866986	0.03806291246	0.05268237754	0.10904832714	0.05383615464	0.05020057986	0.05736395297	0.05068356615	0.05339643776	0.05261739944	0.05913221364	0.03594023935	0.04847008051	0.05444439517	0.05305320322	0.05896471296	0.05707016168	0.04927589911	0.05743253273	0.05310311248	0.04488020697	0.04897694105	0.01940126011
F	0.01799862274	0.05230367689	0.04798326372	0.05624443785	0.03586569567	0.0510160126	0.05305111058	0.05189304655	0.0497002514	0.04645965131	0.04768930007	0.05079700546	0.10223447279	0.04983110611	0.05386528823	0.05622863089	0.05437572755	0.0597479835	0.04253027264	0.0528335018	0.05089695135	0.05734573727	0.05281738572	0.11140583554
G	0.03395825964	0.04743361833	0.04527962417	0.04759980954	0.09595653918	0.0421644263	0.04807554933	0.05534806217	0.0527647864	0.05740396973	0.05035041503	0.05123071403	0.03551028043	0.05225914174	0.03751612492	0.05517665834	0.04769297294	0.04962891255	0.05026327004	0.04918198271	0.04111292398	0.0476716952	0.04388906479	0.02014960196
H	0.01773472745	0.0480115319	0.04979175103	0.05159314704	0.0362849847	0.04747414138	0.06281894631	0.04102560453	0.04646107179	0.04907399444	0.04584551622	0.05076503636	0.09012017456	0.04497074635	0.04003328269	0.04020043031	0.04987705095	0.05095472689	0.04771345686	0.05018738561	0.06006175601	0.05237756037	0.04945150618	0.0408825438
I	0.05171444632	0.04263688533	0.05222667046	0.05242968582	0.09833318635	0.0480289394	0.04568733544	0.05351709848	0.04260454227	0.05001655701	0.046910316	0.04818859171	0.03541376509	0.04817745228	0.04495369828	0.05203086564	0.05459159031	0.05144872617	0.05921545523	0.05281309367	0.04976191876	0.05216005794	0.04171558155	0.02087274244
J	0.0176866389	0.05137939578	0.05884631124	0.04939209177	0.03536082399	0.049960061	0.05049823161	0.04840634182	0.0436995333	0.04397454681	0.03237184794	0.05016408126	0.09112763046	0.04759986818	0.05036205836	0.05037644745	0.04641169199	0.04950524295	0.05715611671	0.04845107048	0.03788567257	0.05873876295	0.04390240278	0.05167724388
K	0.06232091691	0.04974357862	0.04792954898	0.04922975834	0.10426438283	0.03793241134	0.04986812831	0.05118376886	0.0652247892	0.06536928318	0.04856354156	0.04807036833	0.03665649644	0.0477728425	0.05347245828	0.04273760807	0.05257936508	0.05384245384	0.05475637017	0.05055296921	0.05307276973	0.04824416009	0.04551134109	0.01941148277
L	0.0180065671	0.0494471943	0.11125930452	0.04666836308	0.035801774	0.05233594343	0.05401947231	0.05203503349	0.04479832978	0.04254872889	0.04449733948	0.05367441454	0.10185401251	0.0430698099	0.04490695686	0.04707716176	0.05894581644	0.04964107823	0.05637874149	0.05277407901	0.04490105984	0.05199630656	0.05071349195	0.04204364023
M	0.04129263914	0.0435463089	0.04891375427	0.04937086953	0.10049601035	0.05017327545	0.04113640503	0.04775577726	0.04786926982	0.05330080096	0.04937840785	0.05249711008	0.03625711643	0.05251016636	0.04920957943	0.05063714133	0.04364391329	0.05315634046	0.04406812065	0.05116371214	0.05040202943	0.04888436188	0.04898611872	0.02028870988
N	0.01859251465	0.0497622638	0.04999383508	0.04366884519	0.03716969118	0.05204076392	0.05244505894	0.05554414634	0.04245816622	0.03833165341	0.05775426359	0.05142665861	0.10569013915	0.05740952125	0.05743177205	0.05083307507	0.05649587611	0.05298096285	0.0432846969	0.05223682268	0.04323805127	0.05564514936	0.04553833449	0.02576443941
O	0.03603133159	0.05702075702	0.05053452718	0.04514369837	0.10371514728	0.04700352526	0.05619371032	0.04883075527	0.04859784574	0.03749514164	0.05952045745	0.05993352709	0.03587941425	0.05102788433	0.05102535927	0.04979774829	0.05672451271	0.05910338781	0.04722802934	0.04934696445	0.05673987626	0.05609117334	0.04748569078	0.02042767117
P	0.01854581768	0.045234408	0.05434866225	0.04348772577	0.06523737271	0.05036176069	0.05308290288	0.05655916988	0.04382068	0.05566829457	0.04784233277	0.06306024674	0.0646058227	0.05157558206	0.05057131373	0.05575420283	0.05486280727	0.05473226209	0.05373976117	0.04787186111	0.05175861748	0.05653520484	0.05307950085	0.0255871013
Plate information
Plate	Repeat	Barcode	Measured height	Chamber temperature at start	Chamber temperature at end	Humidity at start	Humidity at end	Ambient temperature at start	Ambient temperature at end	Group	Label	ScanX	ScanY	Measinfo	Kinetics	Measurement date
1	1	=""	14.85	24.43	24.36	27.2	26.9	23.01	23.14	1	Lilly FRET(1)	0	0	De=1st Ex=Top Em=Top Wdw=1 (14)	0	14-02-24 10:26:10
Background information
Plate	Label	Result	Signal	Flashes/Time	Meastime	MeasInfo
1	Lilly FRET	0	66	20	00:00:00.000	De=1st Ex=Top Em=Top Wdw=1 (14)
1	Lilly FRET	0	55	5	00:00:00.000	De=2nd Ex=Top Em=Top Wdw=1 (142)
Results for Lilly FRET(1) - channel 1 window 1 (Counts)
	01	02	03	04	05	06	07	08	09	10	11	12	13	14	15	16	17	18	19	20	21	22	23	24
A	118	9072	9266	7731	10274	7940	9340	7893	10806	7546	8104	9031	10754	8267	7988	7779	9360	7943	8530	8566	8888	8767	9037	3054
B	2773	7782	7977	7771	5327	7084	7999	8269	8846	8632	6198	7326	15756	7485	7437	7872	7273	10055	7376	7605	6558	6345	5556	60
C	75	5092	7259	7832	14214	8233	7051	7557	7462	8090	7706	7336	5373	7846	7472	8174	7080	7945	7764	7013	7716	7255	7682	2933
D	2585	5874	6801	7032	4990	6669	6752	5355	7605	6354	7495	6260	14901	8484	7502	7670	6069	8849	7073	7091	7060	7712	5991	39
E	94	6347	5237	7205	14667	7372	6770	7791	6814	7198	7031	7978	4715	6604	7366	7073	7837	7716	6652	7738	7089	5985	6561	2602
F	2483	7094	6468	7584	4856	6869	7108	7045	6682	6257	6562	6826	13575	6727	7211	7565	7287	8037	5725	7161	6693	7656	6912	42
G	96	6724	6342	6598	13159	5919	6730	7706	7401	8040	7091	7139	4936	7230	5293	7710	6728	6921	6959	6821	5720	6554	6099	2850
H	2512	6728	6886	7110	5016	6646	8740	5765	6433	6847	6460	7057	12576	6249	5533	5624	6937	7085	6546	6910	8189	7206	6816	63
I	92	5929	7162	7326	13380	6612	6316	7335	5896	6948	6600	6668	4882	6631	6136	7107	7573	7060	8141	7228	6772	7202	5721	2902
J	2484	7051	8053	6829	4827	6880	6882	6491	5899	6033	4497	6833	12320	6500	6795	6865	6383	6704	7759	6633	5086	7867	5909	57
K	87	6877	6542	6743	14049	5225	6769	6877	8625	9019	6650	6558	5034	6464	7236	5838	7208	7276	7373	6852	7205	6549	6192	2673
L	2550	6883	14932	6419	4896	7165	7346	7070	6051	5883	6113	7371	13531	5850	6091	6433	7996	6777	7587	7134	6088	7039	6891	79
M	92	5982	6732	6843	13514	6877	5647	6553	6468	7340	6792	7130	4821	7102	6674	6819	5865	7272	5993	6973	6795	6623	6525	2773
N	2615	6897	6893	6067	5137	7093	7207	7573	5780	5210	7816	7067	14044	7695	7639	6889	7617	7183	5853	7076	5807	7522	6176	91
O	138	7939	7100	6225	13964	6480	7612	6563	6691	4920	8244	8331	5013	7104	7151	6931	7907	8224	6574	6748	7740	7796	6579	2885
P	2730	6426	7065	5993	8943	6898	7286	7680	5948	7489	6530	8674	9085	7195	7046	7734	7682	7623	7394	6375	7221	7685	7397	73
Plate information
Plate	Repeat	Barcode	Measured height	Chamber temperature at start	Chamber temperature at end	Humidity at start	Humidity at end	Ambient temperature at start	Ambient temperature at end	Group	Label	ScanX	ScanY	Measinfo	Kinetics	Measurement date
1	1	=""	14.85	24.43	24.36	27.2	26.9	23.01	23.14	1	Lilly FRET(1)	0	0	De=2nd Ex=Top Em=Top Wdw=1 (142)	0	14-02-24 10:26:10
Background information
Plate	Label	Result	Signal	Flashes/Time	Meastime	MeasInfo
1	Lilly FRET	0	66	20	00:00:00.000	De=1st Ex=Top Em=Top Wdw=1 (14)
1	Lilly FRET	0	55	5	00:00:00.000	De=2nd Ex=Top Em=Top Wdw=1 (142)
Results for Lilly FRET(1) - channel 2 window 1 (Counts)
	01	02	03	04	05	06	07	08	09	10	11	12	13	14	15	16	17	18	19	20	21	22	23	24
A	2826	144979	145651	144686	144045	143337	144071	144399	144109	146008	142460	142515	144692	141450	141144	143463	141391	143457	141329	140715	142590	143033	142386	143931
B	146691	144744	142498	142529	141837	146838	141934	142376	143450	141411	143668	141893	140334	141975	141403	142231	141825	142341	140806	142390	142094	143041	140495	2160
C	754	142044	140118	140184	139304	141135	140441	140124	142306	141543	142619	140563	140590	140770	139987	139956	139484	142284	138036	140804	138998	139611	139614	140659
D	141796	138308	140264	137307	139942	136703	139518	140196	138773	139602	139388	137780	135356	138243	137499	139540	137202	154163	137871	137632	136616	137758	138239	139
E	2060	135219	137588	136763	134500	136934	134859	135817	134442	134803	133625	134918	131190	136249	135294	133319	132910	135202	134995	134732	133495	133355	133961	134115
F	137955	135631	134797	134840	135394	134644	133984	135760	134446	134676	137599	134378	132783	134996	133871	134540	134012	134515	134610	135539	131501	133506	130866	377
G	2827	141756	140063	138614	137135	140379	139988	139228	140264	140060	140833	139350	139002	138349	141086	139733	141069	139455	138451	138689	139129	137482	138964	141442
H	141643	140133	138296	137809	138239	139992	139130	140522	138460	139524	140908	139013	139547	138957	138210	139899	139082	139045	137194	137684	136343	137578	137832	1541
I	1779	139058	137133	139730	136068	137667	138244	137059	138389	138914	140694	138373	137856	137637	136496	136592	138721	137224	137481	136860	136088	138075	137143	139033
J	140445	137234	136848	138261	136507	137710	136282	134094	134990	137193	138917	136213	135195	136555	134923	136274	137530	135420	135751	136901	134246	133932	134594	1103
K	1396	138249	136492	136970	134744	137745	135738	134359	132235	137970	136934	136425	137329	135307	135322	136601	137088	135135	134651	135541	135757	135747	136054	137702
L	141615	139199	134209	137545	136753	136904	135988	135870	135072	138265	137379	137328	132847	135826	135636	136648	135650	136520	134572	135180	135587	135375	135881	1879
M	2228	137371	137630	138604	134473	137065	137275	137219	135118	137709	137550	135817	132967	135250	135624	134664	134383	136804	135994	136288	134816	135483	133201	136677
N	140648	138599	137877	138932	138204	136297	137420	136342	136134	135919	135332	137419	132879	134037	133010	135522	134824	135577	135221	135460	134303	135178	135622	3532
O	3830	139230	140498	137893	134638	137862	135460	134403	137681	131217	138507	139004	139718	139218	140146	139183	139393	139146	139197	136746	136412	138988	138547	141230
P	147203	142060	129994	137809	137084	136969	137257	135787	135735	134529	136490	137551	140622	139504	139328	138716	140022	139278	137589	133168	139513	135933	139357	2853
Basic assay information
Assay ID:				19177
Assay Started:				14-02-24 10:21:16
Assay Finished:				14-02-24 10:26:18
Assay Exported:				14-02-24 10:26:18
Protocol ID:				100202
Protocol Name:				Lilly FRET_384
Serial#:				="1040204"
Protocol information
Protocol:
Protocol name				Lilly FRET_384
Number of assay repeats				1
Start assay repeat each				N/A
Number of plate repeats				1
Start plate repeat each				N/A
Is label meas. height used				Yes
Height of measurement				Defined in label
Is gripper height used				No
Mode of measurement				By Columns bi-directional
Rotated plate				No
Soft move				No
Protocol notes
Plate type:
Name of the plate type				384 OptiPlate
Number of rows				16
Number of columns				24
Number of the wells in the plate				384
Height of the plate				14.35 mm
Coordinates of corners:
384 OptiPlate + Lilly FRET
12.1 mm x------------------------------------------------------- x 115.6 mm
9 mm 9 mm
12.1 mm x------------------------------------------------------- x 115.6 mm
76.5 mm 76.5 mm
Platemap:
Plate				1
Group				1
	01	02	03	04	05	06	07	08	09	10	11	12	13	14	15	16	17	18	19	20	21	22	23	24
A	-	-	-	-	-	-	-	-	-	-	-	-	-	-	-	-	-	-	-	-	-	-	-	-
B	-	-	-	-	-	-	-	-	-	-	-	-	-	-	-	-	-	-	-	-	-	-	-	-
C	-	-	-	-	-	-	-	-	-	-	-	-	-	-	-	-	-	-	-	-	-	-	-	-
D	-	-	-	-	-	-	-	-	-	-	-	-	-	-	-	-	-	-	-	-	-	-	-	-
E	-	-	-	-	-	-	-	-	-	-	-	-	-	-	-	-	-	-	-	-	-	-	-	-
F	-	-	-	-	-	-	-	-	-	-	-	-	-	-	-	-	-	-	-	-	-	-	-	-
G	-	-	-	-	-	-	-	-	-	-	-	-	-	-	-	-	-	-	-	-	-	-	-	-
H	-	-	-	-	-	-	-	-	-	-	-	-	-	-	-	-	-	-	-	-	-	-	-	-
I	-	-	-	-	-	-	-	-	-	-	-	-	-	-	-	-	-	-	-	-	-	-	-	-
J	-	-	-	-	-	-	-	-	-	-	-	-	-	-	-	-	-	-	-	-	-	-	-	-
K	-	-	-	-	-	-	-	-	-	-	-	-	-	-	-	-	-	-	-	-	-	-	-	-
L	-	-	-	-	-	-	-	-	-	-	-	-	-	-	-	-	-	-	-	-	-	-	-	-
M	-	-	-	-	-	-	-	-	-	-	-	-	-	-	-	-	-	-	-	-	-	-	-	-
N	-	-	-	-	-	-	-	-	-	-	-	-	-	-	-	-	-	-	-	-	-	-	-	-
O	-	-	-	-	-	-	-	-	-	-	-	-	-	-	-	-	-	-	-	-	-	-	-	-
P	-	-	-	-	-	-	-	-	-	-	-	-	-	-	-	-	-	-	-	-	-	-	-	-
- - Undefined
Calculations:
Plate				1
Formula index				Calc 1
Formula name				Label ratio
Formula				Label ratio where X = Lilly FRET(1) channel 1 window 1 Y = Lilly FRET(1) channel 2 window 1
Auto export parameters:
Export format				Plate2
Include basic assay information				Yes
Place assay information at				End of file
Include basic plate information				Yes
Place plate information at				Beginning of plate
Include protocol information				Yes
Protocol info level				Large
Include error and warning information				Yes
Include background information				Yes
Add plate number to the file name				Yes
Each plate to separate file				No
Field separator to use				System
File name format				<DefaultDataFolder>\<Date>\<ProtocolName>_<AssayID>.csv
Operations:
Plate 1
Group 1
Measurement
Label				Lilly FRET(1)
Labels:
Lilly FRET				6000025
Light source				Laser
Top mirror				LANCE/DELFIA Bias
Bottom mirror				N/A
Exc. filter				N/A
Using of excitation filter				Top
Ems. filter				APC 665
Using of emission filter				Top
2nd ems. filter				Europium 615
Using of 2nd emission filter				Top
Measurement height				7.3 mm
Cycle				16600
Delay				30
Number of flashes				20
Number of flashes for 2nd detector				5
Number of sequence windows				1
Total time of windows				500
Excitation light				100%
Reference excitation light				100%
Reference AD gain				4
Reference signal				323509
Last edited				13-06-14 09:17:06
Last edited by				EnVision
Factory preset				No
Filters:
APC 665				205
Filter type				Emission
Description				M665 CWL=665nm BW=7 5nm Tmin=75%
Used with				Luminescence DELFIA - Time-resolved Fluorescence Fluorescence Intensity LANCE - Time-resolved Fluorescence
Last edited				26-02-19 14:51:38
Last edited by				Installation
Factory preset				Yes
Europium 615				203
Filter type				Emission
Description				M615 CWL=615nm BW=8 5nm Tmin=80%
Used with				Luminescence DELFIA - Time-resolved Fluorescence Fluorescence Intensity LANCE - Time-resolved FluorescenceLuminescence Absorbance DELFIA - Time-resolved Fluorescence Fluorescence Intensity LANCE - Time-resolved Fluorescence
Last edited				26-02-19 14:51:38
Last edited by				Installation
Factory preset				Yes
Mirror modules:
LANCE/DELFIA Bias				445
Used by				Top
Dual				No
Bias				Yes
Description				D400
Used with				Luminescence DELFIA - Time-resolved Fluorescence Fluorescence Intensity LANCE - Time-resolved Fluorescence
Last edited				26-02-19 14:51:38
Last edited by				Installation
Factory preset				Yes
Instrument:
Serial number				1040204
Nickname				EnVision
Normalization:
Notifications for plate 1 repeat 1:
WARNING: Plate height defined in the plate editor does not match the actual plate height. Measured height is 14.85 mm. Plate editor height is 14.35 mm. The results may be affected.
Exported with EnVision Workstation version 1.14.3049.528
