## Supplementary material for "Genome-wide arrayed CRISPR activation screen for prion protein modulators": Plate_LIV_B.csv

Plate information
Plate	Repeat	Barcode	Measured height	Chamber temperature at start	Chamber temperature at end	Humidity at start	Humidity at end	Ambient temperature at start	Ambient temperature at end	Formula	Measurement date
1	1	=""	N/A	N/A	N/A	N/A	N/A	N/A	N/A	Calc 1: Label ratio = X / Y where X = Lilly FRET(1) channel 1 window 1 Y = Lilly FRET(1) channel 2 window 1	14-02-24 10:31:45
Background information
Plate	Label	Result	Signal	Flashes/Time	Meastime	MeasInfo
1	Lilly FRET	0	110	20	00:00:00.000	De=1st Ex=Top Em=Top Wdw=1 (14)
1	Lilly FRET	0	58	5	00:00:00.000	De=2nd Ex=Top Em=Top Wdw=1 (142)
Calculated results: Calc 1: Label ratio = X / Y where X = Lilly FRET(1) channel 1 window 1 Y = Lilly FRET(1) channel 2 window 1
	01	02	03	04	05	06	07	08	09	10	11	12	13	14	15	16	17	18	19	20	21	22	23	24
A	0.04692482916	0.06433315337	0.06376874319	0.05047249647	0.06668738215	0.05432477105	0.06170975138	0.0522029636	0.06961417692	0.04732863912	0.05063528109	0.06064765355	0.06746097973	0.05424685168	0.05952968726	0.05595379769	0.06482382302	0.05526905356	0.05818297827	0.06025925246	0.06027399237	0.05654830033	0.05769685505	0.02681965367
B	0.01852398282	0.05548846418	0.05539766905	0.05594224956	0.0361548128	0.05082517501	0.0571280804	0.05606959855	0.06300662463	0.06164038913	0.04587849411	0.05418316634	0.10363152596	0.05282350784	0.0522886937	0.05437181664	0.05536848907	0.06834918088	0.05114255389	0.054375	0.04523421429	0.04485082946	0.03780975048	0.81081081081
C	0.18041237113	0.03554787745	0.05107849119	0.05882141625	0.11329142807	0.05841058932	0.05102164706	0.05572122898	0.0542488726	0.05616720211	0.05500347162	0.05081383817	0.03563437414	0.055996492	0.05312659787	0.05772085177	0.05040964133	0.05553429215	0.0558039144	0.05088163083	0.0568483512	0.05459891107	0.05561943087	0.02057385979
D	0.01768418422	0.04974555805	0.04863759425	0.05276009796	0.03645385424	0.04647993836	0.04958558246	0.03786572387	0.05435772193	0.04195474772	0.05479334591	0.04630228864	0.11101992091	0.0624263073	0.05397655271	0.0625629057	0.04512478129	0.05757606214	0.05105198693	0.05198379385	0.05268361272	0.0551981875	0.04298369383	0.03111679454
E	0.11738484398	0.04800666394	0.0386568121	0.05590344484	0.10544592575	0.05387834349	0.05014729759	0.05684306162	0.0511685979	0.05700702826	0.05322017944	0.05878760001	0.03615038084	0.04947807307	0.05315802811	0.05130319781	0.05410760441	0.05592892551	0.04883541753	0.0564051492	0.05458761923	0.04613608516	0.04928174636	0.01957886688
F	0.0177176131	0.05068040751	0.04967326001	0.0573489815	0.03556488459	0.05102902609	0.06078662427	0.05393024697	0.05134795775	0.04870598029	0.04990376073	0.05004791743	0.10222178395	0.04768374065	0.05466825826	0.05474030096	0.05090533793	0.05919195681	0.04109111928	0.05137746296	0.04816098997	0.05695157398	0.05684490492	0.05477980666
G	0.22153846154	0.04823444149	0.04648170543	0.05306530783	0.10820824346	0.04405353121	0.05692583242	0.05681048677	0.057451625	0.06038189896	0.05717803987	0.05422559302	0.03572919215	0.05531908856	0.03930201644	0.06277062484	0.05945343402	0.05934156142	0.0531294695	0.05834021713	0.04306001244	0.0513363037	0.04924203588	0.01983073586
H	0.01847573465	0.05050127874	0.04977103175	0.053031211	0.03555964799	0.04790077696	0.06447463794	0.05900149137	0.05155053801	0.04900956406	0.04734201731	0.05265812145	0.0982343454	0.04793697615	0.04265899355	0.0410211729	0.05081426136	0.04993715004	0.04736823195	0.04875303083	0.06062687357	0.05395999022	0.05228066615	0.11136890951
I	1.10769230769	0.04333628475	0.05028462998	0.05244011601	0.10276941159	0.04823330247	0.04686373993	0.05656925069	0.04551219128	0.05026634807	0.04771666594	0.0489283505	0.03630518366	0.04857984507	0.04562663468	0.04776162107	0.05288877801	0.05441895858	0.06069799512	0.0550596745	0.0512176951	0.05516793429	0.04019916894	0.02063974588
J	0.01801808115	0.0533083988	0.06156682163	0.0493826267	0.03541781159	0.04919170595	0.05267536981	0.05133612071	0.04684804054	0.04657297993	0.03235857751	0.05143216319	0.10168421362	0.04666545256	0.05517712172	0.05483977773	0.04925243163	0.05188586134	0.06248857897	0.05068768013	0.04192045862	0.05960983984	0.05291111111	0.02227962544
K	0.02406554019	0.05194288813	0.04960085459	0.05078613249	0.11114494293	0.03724561442	0.05251634813	0.05245996667	0.06459469633	0.06496782306	0.04832086816	0.04773329225	0.03656904795	0.04785327037	0.05050778506	0.04264282555	0.0511135344	0.05354193196	0.05453941541	0.05056432079	0.05520080252	0.04644573926	0.04501504161	0.02070304857
L	0.01835692316	0.05209933252	0.11397566542	0.04776675821	0.06360569824	0.05359955291	0.05677008844	0.05199683239	0.04432505525	0.04248506016	0.0456441486	0.05344653179	0.10940049927	0.04278720697	0.04545157519	0.05481061257	0.05715195185	0.05184186429	0.05658927652	0.05493067523	0.05918955055	0.05186151993	0.05212204968	0.03795180723
M	0.03273980471	0.04287265484	0.05352627041	0.04905180939	0.09867455378	0.04973677322	0.0426456481	0.05096111159	0.04700109132	0.05422008151	0.04780319654	0.05385182082	0.03689398955	0.04970745246	0.04711885628	0.05046641655	0.04264006766	0.05174552416	0.04608578911	0.05177703446	0.05129003097	0.04868398921	0.05038539021	0.01977337563
N	0.01805996473	0.0494117982	0.04792360518	0.04257594568	0.03639703888	0.05134450433	0.05268345198	0.05567355054	0.04173125164	0.03775104674	0.05682984246	0.04969811997	0.09787822379	0.05455532844	0.05409431868	0.04653414465	0.05523014482	0.05038335973	0.04180190886	0.05088212733	0.0439516129	0.05610387661	0.04852599952	0.03037608486
O	0.02785243098	0.05610942678	0.05004817815	0.04558533348	0.10871037061	0.05003628421	0.05641365691	0.05266757368	0.04951495848	0.03977227858	0.06249286189	0.05764028527	0.03587821742	0.05060746566	0.04875379407	0.04840292321	0.05495692823	0.05900167927	0.04601179677	0.04894644906	0.0544391776	0.05776899587	0.04568067763	0.02055555556
P	0.01748073059	0.04757988386	0.06049526699	0.04908496638	0.0688242259	0.05416516148	0.0556323803	0.05955266155	0.04487670283	0.0636205396	0.04897832415	0.0639760415	0.06496444968	0.05193524956	0.04960086631	0.0558117324	0.05411184699	0.05591700236	0.05444245459	0.05040451705	0.05208797145	0.05532093044	0.05342310503	0.0607424072
Plate information
Plate	Repeat	Barcode	Measured height	Chamber temperature at start	Chamber temperature at end	Humidity at start	Humidity at end	Ambient temperature at start	Ambient temperature at end	Group	Label	ScanX	ScanY	Measinfo	Kinetics	Measurement date
1	1	=""	14.85	24.38	24.36	27.2	26.9	23.11	23.14	1	Lilly FRET(1)	0	0	De=1st Ex=Top Em=Top Wdw=1 (14)	0	14-02-24 10:31:45
Background information
Plate	Label	Result	Signal	Flashes/Time	Meastime	MeasInfo
1	Lilly FRET	0	110	20	00:00:00.000	De=1st Ex=Top Em=Top Wdw=1 (14)
1	Lilly FRET	0	58	5	00:00:00.000	De=2nd Ex=Top Em=Top Wdw=1 (142)
Results for Lilly FRET(1) - channel 1 window 1 (Counts)
	01	02	03	04	05	06	07	08	09	10	11	12	13	14	15	16	17	18	19	20	21	22	23	24
A	103	9890	9135	7157	9443	7658	8990	7141	9644	5673	6221	8572	9297	7422	8440	7993	9195	7845	8207	8535	8355	7905	6588	4191
B	2825	7903	8109	8013	5150	7616	8174	7605	9102	8820	6616	8155	14411	7489	7376	7686	7712	9625	7276	7656	6355	6075	5290	30
C	70	4959	7116	8187	15392	8071	7144	7773	7699	7780	7605	6968	4937	7662	7377	7972	7002	7545	7627	6839	7837	7521	7740	2795
D	2547	6921	6683	7303	5341	6515	6862	5248	7523	5789	7668	6296	14880	8630	7454	8578	6164	8020	7044	7121	7194	7577	5910	73
E	79	6570	5246	7624	13968	7326	6826	7633	7008	8322	7124	7796	4879	6598	7132	6905	7264	7548	6592	7646	7297	6514	6556	2663
F	2492	6875	6788	7838	4795	6888	8202	7311	6952	6553	6741	6789	13476	6388	7236	7330	6708	7948	5545	6876	6445	7622	7566	51
G	72	6722	6611	7373	14749	6103	7914	7970	7969	8481	8033	7450	4965	7798	5588	8756	8267	8241	7318	7910	6025	7109	6724	2779
H	2679	7168	6945	7522	5059	6720	9073	8308	7306	6841	6502	7518	13948	6663	5945	5791	7005	6992	6592	6756	8474	7504	7214	48
I	72	6118	7049	7323	13990	6667	6438	7822	6352	6879	6564	6723	5014	6679	6315	4674	7208	7509	8583	7612	7081	7899	5611	2872
J	2571	7383	8383	6823	4898	6804	7154	7060	6435	6373	4424	7037	13850	6406	7517	7619	6674	7097	8549	6947	5733	8125	7143	69
K	94	7185	6872	6948	14966	5119	7268	7240	8752	8783	6590	6506	5056	6567	6903	5881	6984	7358	7389	6868	7979	6377	6150	2857
L	2638	7259	15681	6714	8787	7385	7780	7157	6097	5851	6281	7397	14681	5952	6260	7652	7900	7190	7807	7682	8057	7192	7166	63
M	114	5962	7387	6795	13445	6840	5957	7691	6331	7317	6601	7456	5015	6788	6473	6914	5848	7217	6282	7105	6922	6657	6903	2724
N	2560	6943	6504	5693	5369	6830	6949	7392	5573	4968	7532	6651	12672	7233	7262	6248	7185	6775	5628	6766	5886	7475	6525	63
O	114	7958	7012	6353	14772	6964	7827	7239	6809	5540	9302	7969	4940	6898	6682	6610	7477	8046	6264	6697	7488	8040	6299	2886
P	2497	6653	8455	6818	9591	7497	7684	8158	6213	8772	6781	8609	8872	7007	6779	7480	7288	7357	7448	6847	7136	7532	7165	54
Plate information
Plate	Repeat	Barcode	Measured height	Chamber temperature at start	Chamber temperature at end	Humidity at start	Humidity at end	Ambient temperature at start	Ambient temperature at end	Group	Label	ScanX	ScanY	Measinfo	Kinetics	Measurement date
1	1	=""	14.85	24.38	24.36	27.2	26.9	23.11	23.14	1	Lilly FRET(1)	0	0	De=2nd Ex=Top Em=Top Wdw=1 (142)	0	14-02-24 10:31:45
Background information
Plate	Label	Result	Signal	Flashes/Time	Meastime	MeasInfo
1	Lilly FRET	0	110	20	00:00:00.000	De=1st Ex=Top Em=Top Wdw=1 (14)
1	Lilly FRET	0	58	5	00:00:00.000	De=2nd Ex=Top Em=Top Wdw=1 (142)
Results for Lilly FRET(1) - channel 2 window 1 (Counts)
	01	02	03	04	05	06	07	08	09	10	11	12	13	14	15	16	17	18	19	20	21	22	23	24
A	2195	153731	143252	141800	141601	140967	145682	136793	138535	119864	122859	141341	137813	136819	141778	142850	141846	141942	141055	141638	138617	139792	114183	156266
B	152505	142426	146378	143237	142443	149847	143082	135635	144461	143088	144207	150508	139060	141774	141063	141360	139285	140821	142269	140800	140491	135449	139911	37
C	388	139502	139315	139184	135862	138177	140019	139498	141920	138515	138264	137128	138546	136830	138857	138113	138902	135862	136675	134410	137858	137750	139160	135852
D	144027	139128	137404	138419	146514	140168	138387	138595	138398	137982	139944	135976	134030	138243	138097	137110	136599	139294	137977	136985	136551	137269	137494	2346
E	673	136856	135707	136378	132466	135973	136119	134282	136959	145982	133859	132613	134964	133352	134166	134592	134251	134957	134984	135555	133675	141191	133031	136014
F	140651	135654	136653	136672	134824	134982	134931	135564	135390	134542	135080	135650	131831	133966	132362	133905	131774	134275	134944	133833	133822	133833	133099	931
G	325	139361	142228	138942	136302	138536	139023	140291	138708	140456	140491	137389	138962	140964	142181	139492	139050	138874	137739	135584	139921	138479	136550	140136
H	145001	141937	139539	141841	142268	140290	140722	140810	141725	139585	137341	142770	141987	138995	139361	141171	137855	140016	139165	138576	139773	139066	137986	431
I	65	141175	140182	139645	136130	138224	137377	138273	139567	136851	137562	137405	138107	137485	138406	97861	136286	137985	141405	138250	138253	143181	139580	139149
J	142690	138496	136161	138166	138292	138316	135813	137525	137359	136839	136718	136821	136206	137275	136234	138932	135506	136781	136809	137055	136759	136303	135000	3097
K	3906	138325	138546	136809	134653	137439	138395	138010	135491	135190	136380	136299	138259	137232	136672	137913	136637	137425	135480	135827	144545	137300	136621	137999
L	143706	139330	137582	140558	138148	137781	137044	137643	137552	137719	137608	138400	134195	139107	137729	139608	138228	138691	137959	139849	136122	138677	137485	1660
M	3482	139063	138007	138527	136256	137524	139686	150919	134699	134950	138087	138454	135930	136559	137376	137002	137148	139471	136311	137223	134958	136739	137004	137761
N	141750	140513	135716	133714	147512	133023	131901	132774	133545	131599	132536	133828	129467	132581	134247	134267	130092	134469	134635	132974	133920	133235	134464	2074
O	4093	141830	140105	139365	135884	139179	138743	137447	137514	139293	148849	138254	137688	136304	137056	136562	136052	136369	136139	136823	137548	139175	137892	140400
P	142843	139828	139763	138902	139355	138410	138121	136988	138446	137880	138449	134566	136567	134918	136671	134022	134684	131570	136805	135841	136999	136151	134118	889
Basic assay information
Assay ID:				19178
Assay Started:				14-02-24 10:26:50
Assay Finished:				14-02-24 10:31:52
Assay Exported:				14-02-24 10:31:52
Protocol ID:				100202
Protocol Name:				Lilly FRET_384
Serial#:				="1040204"
Protocol information
Protocol:
Protocol name				Lilly FRET_384
Number of assay repeats				1
Start assay repeat each				N/A
Number of plate repeats				1
Start plate repeat each				N/A
Is label meas. height used				Yes
Height of measurement				Defined in label
Is gripper height used				No
Mode of measurement				By Columns bi-directional
Rotated plate				No
Soft move				No
Protocol notes
Plate type:
Name of the plate type				384 OptiPlate
Number of rows				16
Number of columns				24
Number of the wells in the plate				384
Height of the plate				14.35 mm
Coordinates of corners:
384 OptiPlate + Lilly FRET
12.1 mm x------------------------------------------------------- x 115.6 mm
9 mm 9 mm
12.1 mm x------------------------------------------------------- x 115.6 mm
76.5 mm 76.5 mm
Platemap:
Plate				1
Group				1
	01	02	03	04	05	06	07	08	09	10	11	12	13	14	15	16	17	18	19	20	21	22	23	24
A	-	-	-	-	-	-	-	-	-	-	-	-	-	-	-	-	-	-	-	-	-	-	-	-
B	-	-	-	-	-	-	-	-	-	-	-	-	-	-	-	-	-	-	-	-	-	-	-	-
C	-	-	-	-	-	-	-	-	-	-	-	-	-	-	-	-	-	-	-	-	-	-	-	-
D	-	-	-	-	-	-	-	-	-	-	-	-	-	-	-	-	-	-	-	-	-	-	-	-
E	-	-	-	-	-	-	-	-	-	-	-	-	-	-	-	-	-	-	-	-	-	-	-	-
F	-	-	-	-	-	-	-	-	-	-	-	-	-	-	-	-	-	-	-	-	-	-	-	-
G	-	-	-	-	-	-	-	-	-	-	-	-	-	-	-	-	-	-	-	-	-	-	-	-
H	-	-	-	-	-	-	-	-	-	-	-	-	-	-	-	-	-	-	-	-	-	-	-	-
I	-	-	-	-	-	-	-	-	-	-	-	-	-	-	-	-	-	-	-	-	-	-	-	-
J	-	-	-	-	-	-	-	-	-	-	-	-	-	-	-	-	-	-	-	-	-	-	-	-
K	-	-	-	-	-	-	-	-	-	-	-	-	-	-	-	-	-	-	-	-	-	-	-	-
L	-	-	-	-	-	-	-	-	-	-	-	-	-	-	-	-	-	-	-	-	-	-	-	-
M	-	-	-	-	-	-	-	-	-	-	-	-	-	-	-	-	-	-	-	-	-	-	-	-
N	-	-	-	-	-	-	-	-	-	-	-	-	-	-	-	-	-	-	-	-	-	-	-	-
O	-	-	-	-	-	-	-	-	-	-	-	-	-	-	-	-	-	-	-	-	-	-	-	-
P	-	-	-	-	-	-	-	-	-	-	-	-	-	-	-	-	-	-	-	-	-	-	-	-
- - Undefined
Calculations:
Plate				1
Formula index				Calc 1
Formula name				Label ratio
Formula				Label ratio where X = Lilly FRET(1) channel 1 window 1 Y = Lilly FRET(1) channel 2 window 1
Auto export parameters:
Export format				Plate2
Include basic assay information				Yes
Place assay information at				End of file
Include basic plate information				Yes
Place plate information at				Beginning of plate
Include protocol information				Yes
Protocol info level				Large
Include error and warning information				Yes
Include background information				Yes
Add plate number to the file name				Yes
Each plate to separate file				No
Field separator to use				System
File name format				<DefaultDataFolder>\<Date>\<ProtocolName>_<AssayID>.csv
Operations:
Plate 1
Group 1
Measurement
Label				Lilly FRET(1)
Labels:
Lilly FRET				6000025
Light source				Laser
Top mirror				LANCE/DELFIA Bias
Bottom mirror				N/A
Exc. filter				N/A
Using of excitation filter				Top
Ems. filter				APC 665
Using of emission filter				Top
2nd ems. filter				Europium 615
Using of 2nd emission filter				Top
Measurement height				7.3 mm
Cycle				16600
Delay				30
Number of flashes				20
Number of flashes for 2nd detector				5
Number of sequence windows				1
Total time of windows				500
Excitation light				100%
Reference excitation light				100%
Reference AD gain				4
Reference signal				323509
Last edited				13-06-14 09:17:06
Last edited by				EnVision
Factory preset				No
Filters:
APC 665				205
Filter type				Emission
Description				M665 CWL=665nm BW=7 5nm Tmin=75%
Used with				Luminescence DELFIA - Time-resolved Fluorescence Fluorescence Intensity LANCE - Time-resolved Fluorescence
Last edited				26-02-19 14:51:38
Last edited by				Installation
Factory preset				Yes
Europium 615				203
Filter type				Emission
Description				M615 CWL=615nm BW=8 5nm Tmin=80%
Used with				Luminescence DELFIA - Time-resolved Fluorescence Fluorescence Intensity LANCE - Time-resolved FluorescenceLuminescence Absorbance DELFIA - Time-resolved Fluorescence Fluorescence Intensity LANCE - Time-resolved Fluorescence
Last edited				26-02-19 14:51:38
Last edited by				Installation
Factory preset				Yes
Mirror modules:
LANCE/DELFIA Bias				445
Used by				Top
Dual				No
Bias				Yes
Description				D400
Used with				Luminescence DELFIA - Time-resolved Fluorescence Fluorescence Intensity LANCE - Time-resolved Fluorescence
Last edited				26-02-19 14:51:38
Last edited by				Installation
Factory preset				Yes
Instrument:
Serial number				1040204
Nickname				EnVision
Normalization:
Notifications for plate 1 repeat 1:
WARNING: Plate height defined in the plate editor does not match the actual plate height. Measured height is 14.85 mm. Plate editor height is 14.35 mm. The results may be affected.
Exported with EnVision Workstation version 1.14.3049.528
