## Supplementary material for "Genome-wide arrayed CRISPR activation screen for prion protein modulators": Plate_LIX_A.csv

Plate information
Plate	Repeat	Barcode	Measured height	Chamber temperature at start	Chamber temperature at end	Humidity at start	Humidity at end	Ambient temperature at start	Ambient temperature at end	Formula	Measurement date
1	1	=""	N/A	N/A	N/A	N/A	N/A	N/A	N/A	Calc 1: Label ratio = X / Y where X = Lilly FRET(1) channel 1 window 1 Y = Lilly FRET(1) channel 2 window 1	21-02-24 11:32:20
Background information
Plate	Label	Result	Signal	Flashes/Time	Meastime	MeasInfo
1	Lilly FRET	0	94	20	00:00:00.000	De=1st Ex=Top Em=Top Wdw=1 (14)
1	Lilly FRET	0	68	5	00:00:00.000	De=2nd Ex=Top Em=Top Wdw=1 (142)
Calculated results: Calc 1: Label ratio = X / Y where X = Lilly FRET(1) channel 1 window 1 Y = Lilly FRET(1) channel 2 window 1
	01	02	03	04	05	06	07	08	09	10	11	12	13	14	15	16	17	18	19	20	21	22	23	24
A	0.01934891198	0.045060847	0.03506938608	0.05107882962	0.06478932574	0.05161177703	0.04991490947	0.03825513196	0.0549381129	0.04954419635	0.04468331209	0.04281607931	0.0675679691	0.05656700344	0.05103816347	0.05626862333	0.05490852201	0.03350907174	0.04563464352	0.05994830909	0.04052348369	0.03975191967	0.04694773729	0.01914973719
B	0.01733333333	0.04925031692	0.04969408865	0.03996966588	0.03588483198	0.05184507697	0.04398766245	0.05036045163	0.0413401225	0.04969281218	0.0359843489	0.04463488267	0.12980334668	0.05569135232	0.02909937221	0.0438090088	0.03748918581	0.02584376872	0.04766323228	0.04535637149	0.04417915326	0.04792060771	0.03402692961	0.01947546092
C	0.02590944779	0.04762363472	0.03578930058	0.03976076839	0.11362081293	0.0441090555	0.04048891713	0.04061191313	0.04339943513	0.0491081144	0.05244831013	0.04062424826	0.0347393983	0.03589249888	0.0485769957	0.04453205502	0.04933309538	0.03843456623	0.03722569936	0.04250744294	0.04280573894	0.03386576219	0.05043326239	0.01983497183
D	0.01745815233	0.044076227	0.04023232753	0.04482910678	0.03455749368	0.03397101625	0.05366764309	0.04613698216	0.05258418464	0.04946528137	0.0433620479	0.04058645955	0.11375522397	0.04422445228	0.0307062436	0.03839412654	0.05248826791	0.04369474877	0.04161657618	0.04190486422	0.04792528886	0.04605701933	0.04134856166	0.01896633476
E	0.03095882176	0.0544850094	0.04104999023	0.05746301904	0.11281186626	0.02931472274	0.0460171691	0.03739948935	0.04925745208	0.04120001833	0.03438404356	0.05838751828	0.03639235606	0.04688733725	0.04837482926	0.03468521923	0.03652779187	0.04658312578	0.04422307632	0.0617307165	0.03605326478	0.03075520954	0.04472002423	0.01954687149
F	0.01674068498	0.04834229256	0.03480921362	0.04935768445	0.03580578354	0.04915993014	0.04187195934	0.0442592449	0.04567101925	0.04861894678	0.04258082689	0.04978620386	0.11649686871	0.05657758264	0.04935348038	0.05069823235	0.05299220865	0.04247895436	0.04387483044	0.04076178534	0.04002173982	0.04864725465	0.05824726309	0.02708006279
G	0.0607175713	0.05899248289	0.04338598149	0.04436466023	0.11644543114	0.03560768233	0.04732072258	0.05262598422	0.04955769476	0.03856462626	0.04166205313	0.04564125628	0.03451989231	0.03895099592	0.0474880077	0.03767635346	0.04145248797	0.04153448745	0.0511667284	0.04652383559	0.04600129434	0.04152627334	0.04282163444	0.01938486353
H	0.01762006775	0.049720815	0.03581883416	0.04337349398	0.03368400443	0.0478842709	0.05689297973	0.04136295312	0.04226030905	0.04677698832	0.04056804409	0.04300136633	0.11065148346	0.03963726223	0.03855753377	0.05049323479	0.04405523022	0.04637533152	0.03356574831	0.03417258057	0.04612413545	0.0327514994	0.03459640064	0.0200770077
I	0.03500432152	0.05863021099	0.04508350355	0.03759668593	0.10884655492	0.04094017621	0.0410457274	0.04954968848	0.04211623345	0.04288719858	0.04490727927	0.04435095781	0.03298100793	0.04109073307	0.05985550519	0.04585819915	0.04469286514	0.0454309349	0.03789957497	0.0444930204	0.04393345408	0.03610863112	0.0296810217	0.01950232349
J	0.01745936183	0.04466794626	0.04526347338	0.04580094265	0.03352577193	0.04425493988	0.03657475728	0.04141014643	0.04191796649	0.04136247455	0.04932550636	0.04874276745	0.10748122564	0.0477541551	0.03942396313	0.04457646637	0.04076618555	0.04392489716	0.04183003539	0.04744830791	0.04009161171	0.04064363247	0.04872232465	0.0188976378
K	0.03652968037	0.05286380223	0.04277430529	0.04630148607	0.11100140715	0.03525429453	0.04580356802	0.04276789269	0.04475282409	0.04831879296	0.05653150178	0.03531901042	0.03537568098	0.0420750187	0.05362064254	0.03651277753	0.05229861471	0.04194001159	0.03828979941	0.04031929561	0.04391012946	0.04391965087	0.04496766291	0.01938398608
L	0.01742100514	0.05477100251	0.04997975136	0.03905986177	0.03546500949	0.04788213628	0.04329709166	0.05161740208	0.03497643514	0.04100379878	0.04027800452	0.04569250586	0.10925976074	0.05182727358	0.03812957333	0.02939352117	0.04555259191	0.03968602101	0.04302388498	0.03733171581	0.03356852168	0.03909471598	0.0438982854	0.02380952381
M	0.02620924782	0.04664517353	0.04394090758	0.04168197966	0.11557064938	0.03921069284	0.04295911344	0.04487909862	0.04956519043	0.0426727119	0.04576920966	0.03939243381	0.03638468663	0.03992638573	0.04822585622	0.04535193604	0.04540417363	0.04008020723	0.04845081814	0.05466081015	0.04718030053	0.04743365964	0.0516491683	0.0184295303
N	0.01705537336	0.04764780026	0.04321912156	0.02748306568	0.03478727071	0.03861519009	0.04861267327	0.03415150595	0.04872025664	0.03513490404	0.04397817484	0.04379931541	0.103660138	0.04854492717	0.0472057725	0.0501255269	0.04789832289	0.03897789558	0.04781023618	0.04327130759	0.03655960964	0.03741627408	0.05262573994	0.02039809179
O	0.02244594818	0.02224389956	0.02993415959	0.03416211246	0.1135359393	0.02868188903	0.05249979134	0.03470469557	0.04354268522	0.04602708448	0.03908054799	0.04531564319	0.03512161595	0.04935620654	0.04919738634	0.04260074188	0.03626592991	0.06738985237	0.04006639487	0.03730528517	0.03965768988	0.04225319539	0.04977559242	0.01894375163
P	0.0178370005	0.03677905545	0.04476426724	0.04318645155	0.06497439185	0.03998132215	0.05376180439	0.04666241662	0.03247456997	0.05065766226	0.05006257822	0.04238449413	0.05928194998	0.04950637515	0.04333272194	0.04283197874	0.03376374574	0.05360081985	0.04304943767	0.03505925897	0.04380927948	0.05015710016	0.03677889527	0.01832050671
Plate information
Plate	Repeat	Barcode	Measured height	Chamber temperature at start	Chamber temperature at end	Humidity at start	Humidity at end	Ambient temperature at start	Ambient temperature at end	Group	Label	ScanX	ScanY	Measinfo	Kinetics	Measurement date
1	1	=""	14.85	24.33	24.36	27.8	27.5	22.92	23.04	1	Lilly FRET(1)	0	0	De=1st Ex=Top Em=Top Wdw=1 (14)	0	21-02-24 11:32:20
Background information
Plate	Label	Result	Signal	Flashes/Time	Meastime	MeasInfo
1	Lilly FRET	0	94	20	00:00:00.000	De=1st Ex=Top Em=Top Wdw=1 (14)
1	Lilly FRET	0	68	5	00:00:00.000	De=2nd Ex=Top Em=Top Wdw=1 (142)
Results for Lilly FRET(1) - channel 1 window 1 (Counts)
	01	02	03	04	05	06	07	08	09	10	11	12	13	14	15	16	17	18	19	20	21	22	23	24
A	337	6217	4799	6941	8920	7096	6834	5218	7479	6712	6065	5839	9096	7721	6981	7799	7581	4608	6208	8211	5490	5384	6404	2645
B	2392	6760	6774	5376	4862	7029	5947	6860	5602	6592	4911	6047	17089	7587	3926	5995	5070	3494	6421	6132	5947	6485	4569	75
C	99	6427	4788	5365	14779	5889	5416	5421	5793	6544	7019	5404	4635	4884	6457	5964	6358	5097	4889	5654	5615	4533	6635	2637
D	2355	5884	5396	5998	4624	4482	7072	6103	6949	6494	5678	5351	14508	5870	4050	5104	6901	5783	5435	5461	6230	6008	5416	120
E	103	7162	5464	7610	14519	3856	5993	4907	6481	5393	4408	7507	4700	6057	6233	4472	4681	5985	5638	7879	4600	3982	5759	2527
F	2224	6439	4585	6451	4668	6361	5405	5709	5869	6291	5442	6334	14305	7255	6294	6720	6713	5369	5628	5201	5081	6225	7337	69
G	66	7887	5785	5956	15106	4724	6224	6931	6605	5151	5644	6089	4616	5188	6316	5090	5524	5499	6769	6204	6184	5509	5668	2620
H	2377	6723	4772	5760	4473	6362	7442	5476	5612	6182	5322	5665	14284	5197	5098	6777	5740	6085	4453	4536	6162	4385	4556	73
I	81	7814	5893	4919	13987	5316	5313	6426	5496	5565	5841	5714	4331	5348	7738	6109	5865	5860	4931	5801	5749	4732	3923	2602
J	2320	5818	5890	5986	4367	5859	4709	5455	5442	5405	6344	6335	13568	6278	5133	5845	5293	5734	5473	6127	5234	5317	6395	48
K	88	6997	5680	6113	14278	4593	5995	5586	5792	6264	7276	4557	4526	5345	6868	4705	6754	5498	4965	5147	5654	5676	5764	2540
L	2336	7210	6541	5205	4634	6214	5611	6662	4527	5343	5181	6066	13718	6654	4992	3791	5892	5157	5566	4739	4182	4892	5671	63
M	123	6149	5806	5444	14599	5081	5555	5672	6395	5553	5838	4995	4714	5120	6252	5786	5818	5137	6230	6608	5771	5897	6533	2397
N	2335	6313	5656	3611	4542	4978	6267	4387	6333	4520	5634	5451	13025	6092	6130	6469	6109	4985	6085	5309	4518	4670	6641	124
O	136	3010	4060	4607	14723	3791	6919	4524	5789	6128	5092	5902	4599	6367	6430	5547	4778	8778	5238	4852	5079	5481	6499	2470
P	2372	4900	5919	5656	8411	5223	7065	6002	4195	6451	6480	5351	7683	6193	5670	5544	4406	6904	5600	4452	5806	6545	4860	269
Plate information
Plate	Repeat	Barcode	Measured height	Chamber temperature at start	Chamber temperature at end	Humidity at start	Humidity at end	Ambient temperature at start	Ambient temperature at end	Group	Label	ScanX	ScanY	Measinfo	Kinetics	Measurement date
1	1	=""	14.85	24.33	24.36	27.8	27.5	22.92	23.04	1	Lilly FRET(1)	0	0	De=2nd Ex=Top Em=Top Wdw=1 (142)	0	21-02-24 11:32:20
Background information
Plate	Label	Result	Signal	Flashes/Time	Meastime	MeasInfo
1	Lilly FRET	0	94	20	00:00:00.000	De=1st Ex=Top Em=Top Wdw=1 (14)
1	Lilly FRET	0	68	5	00:00:00.000	De=2nd Ex=Top Em=Top Wdw=1 (142)
Results for Lilly FRET(1) - channel 2 window 1 (Counts)
	01	02	03	04	05	06	07	08	09	10	11	12	13	14	15	16	17	18	19	20	21	22	23	24
A	17417	137969	136843	135888	137677	137488	136913	136400	136135	135475	135733	136374	134620	136493	136780	138603	138066	137515	136037	136968	135477	135440	136407	138122
B	138000	137258	136314	134502	135489	135577	135197	136218	135510	132655	136476	135477	131653	136233	134917	136844	135239	135197	134716	135196	134611	135328	134276	3851
C	3821	134954	133783	134932	130073	133510	133765	133483	133481	133257	133827	133024	133422	136073	132923	133926	128879	132615	131334	133012	131174	133852	131560	132947
D	134894	133496	134121	133797	133806	131936	131774	132280	132150	131284	130944	131842	127537	132732	131895	132937	131477	132350	130597	130319	129994	130447	130984	6327
E	3327	131449	133106	132433	128701	131538	130234	131205	131574	130898	128199	128572	129148	129182	128848	128931	128149	128480	127490	127635	127589	129474	128779	129279
F	132850	133196	131718	130699	130370	129394	129084	128990	128506	129394	127804	127224	122793	128231	127529	132549	126679	126392	128274	127595	126956	127962	125963	2548
G	1087	133695	133338	134251	129726	132668	131528	131703	133279	133568	135471	133410	133720	133193	133002	135098	133261	132396	132293	133351	134431	132663	132363	135157
H	134903	135215	133226	132800	132793	132862	130807	132389	132796	132159	131187	131740	129090	131114	132218	134216	130291	131212	132665	132738	133596	133887	131690	3636
I	2314	133276	130713	130836	128502	129848	129441	129688	130496	129759	130068	128836	131318	130151	129278	133215	131229	128987	130107	130380	130857	131049	132172	133420
J	132880	130250	130127	130696	130258	132392	128750	131731	129825	130674	128615	129968	126236	131465	130200	131123	129838	130541	130839	129130	130551	130820	131254	2540
K	2409	132359	132790	132026	128629	130282	130885	130612	129422	129639	128707	129024	127941	127035	128085	128859	129143	131092	129669	127656	128763	129236	128181	131036
L	134091	131639	130873	133257	130664	129777	129593	129065	129430	130305	128631	132757	125554	128388	130922	128974	129345	129945	129370	126943	124581	125132	129185	2646
M	4693	131825	132132	130608	126321	129582	129309	126384	129022	130130	127553	126801	129560	128236	129640	127580	128138	128168	128584	120891	122318	124321	126488	130063
N	136907	132493	130868	131390	130565	128913	128917	128457	129987	128647	128109	124454	125651	125492	129857	129056	127541	127893	127274	122691	123579	124812	126193	6079
O	6059	135318	135631	134857	129677	132174	131791	130357	132950	133139	130295	130242	130945	129001	130698	130209	131749	130257	130733	130062	128071	129718	130566	130386
P	132982	133228	132226	130967	129451	130636	131413	128626	129178	127345	129438	126249	129601	125095	130848	129436	130495	128804	130083	126985	132529	130490	132141	14683
Basic assay information
Assay ID:				19189
Assay Started:				21-02-24 11:27:25
Assay Finished:				21-02-24 11:32:27
Assay Exported:				21-02-24 11:32:27
Protocol ID:				100202
Protocol Name:				Lilly FRET_384
Serial#:				="1040204"
Protocol information
Protocol:
Protocol name				Lilly FRET_384
Number of assay repeats				1
Start assay repeat each				N/A
Number of plate repeats				1
Start plate repeat each				N/A
Is label meas. height used				Yes
Height of measurement				Defined in label
Is gripper height used				No
Mode of measurement				By Columns bi-directional
Rotated plate				No
Soft move				No
Protocol notes
Plate type:
Name of the plate type				384 OptiPlate
Number of rows				16
Number of columns				24
Number of the wells in the plate				384
Height of the plate				14.35 mm
Coordinates of corners:
384 OptiPlate + Lilly FRET
12.1 mm x------------------------------------------------------- x 115.6 mm
9 mm 9 mm
12.1 mm x------------------------------------------------------- x 115.6 mm
76.5 mm 76.5 mm
Platemap:
Plate				1
Group				1
	01	02	03	04	05	06	07	08	09	10	11	12	13	14	15	16	17	18	19	20	21	22	23	24
A	-	-	-	-	-	-	-	-	-	-	-	-	-	-	-	-	-	-	-	-	-	-	-	-
B	-	-	-	-	-	-	-	-	-	-	-	-	-	-	-	-	-	-	-	-	-	-	-	-
C	-	-	-	-	-	-	-	-	-	-	-	-	-	-	-	-	-	-	-	-	-	-	-	-
D	-	-	-	-	-	-	-	-	-	-	-	-	-	-	-	-	-	-	-	-	-	-	-	-
E	-	-	-	-	-	-	-	-	-	-	-	-	-	-	-	-	-	-	-	-	-	-	-	-
F	-	-	-	-	-	-	-	-	-	-	-	-	-	-	-	-	-	-	-	-	-	-	-	-
G	-	-	-	-	-	-	-	-	-	-	-	-	-	-	-	-	-	-	-	-	-	-	-	-
H	-	-	-	-	-	-	-	-	-	-	-	-	-	-	-	-	-	-	-	-	-	-	-	-
I	-	-	-	-	-	-	-	-	-	-	-	-	-	-	-	-	-	-	-	-	-	-	-	-
J	-	-	-	-	-	-	-	-	-	-	-	-	-	-	-	-	-	-	-	-	-	-	-	-
K	-	-	-	-	-	-	-	-	-	-	-	-	-	-	-	-	-	-	-	-	-	-	-	-
L	-	-	-	-	-	-	-	-	-	-	-	-	-	-	-	-	-	-	-	-	-	-	-	-
M	-	-	-	-	-	-	-	-	-	-	-	-	-	-	-	-	-	-	-	-	-	-	-	-
N	-	-	-	-	-	-	-	-	-	-	-	-	-	-	-	-	-	-	-	-	-	-	-	-
O	-	-	-	-	-	-	-	-	-	-	-	-	-	-	-	-	-	-	-	-	-	-	-	-
P	-	-	-	-	-	-	-	-	-	-	-	-	-	-	-	-	-	-	-	-	-	-	-	-
- - Undefined
Calculations:
Plate				1
Formula index				Calc 1
Formula name				Label ratio
Formula				Label ratio where X = Lilly FRET(1) channel 1 window 1 Y = Lilly FRET(1) channel 2 window 1
Auto export parameters:
Export format				Plate2
Include basic assay information				Yes
Place assay information at				End of file
Include basic plate information				Yes
Place plate information at				Beginning of plate
Include protocol information				Yes
Protocol info level				Large
Include error and warning information				Yes
Include background information				Yes
Add plate number to the file name				Yes
Each plate to separate file				No
Field separator to use				System
File name format				<DefaultDataFolder>\<Date>\<ProtocolName>_<AssayID>.csv
Operations:
Plate 1
Group 1
Measurement
Label				Lilly FRET(1)
Labels:
Lilly FRET				6000025
Light source				Laser
Top mirror				LANCE/DELFIA Bias
Bottom mirror				N/A
Exc. filter				N/A
Using of excitation filter				Top
Ems. filter				APC 665
Using of emission filter				Top
2nd ems. filter				Europium 615
Using of 2nd emission filter				Top
Measurement height				7.3 mm
Cycle				16600
Delay				30
Number of flashes				20
Number of flashes for 2nd detector				5
Number of sequence windows				1
Total time of windows				500
Excitation light				100%
Reference excitation light				100%
Reference AD gain				4
Reference signal				323509
Last edited				13-06-14 09:17:06
Last edited by				EnVision
Factory preset				No
Filters:
APC 665				205
Filter type				Emission
Description				M665 CWL=665nm BW=7 5nm Tmin=75%
Used with				Luminescence DELFIA - Time-resolved Fluorescence Fluorescence Intensity LANCE - Time-resolved Fluorescence
Last edited				26-02-19 14:51:38
Last edited by				Installation
Factory preset				Yes
Europium 615				203
Filter type				Emission
Description				M615 CWL=615nm BW=8 5nm Tmin=80%
Used with				Luminescence DELFIA - Time-resolved Fluorescence Fluorescence Intensity LANCE - Time-resolved FluorescenceLuminescence Absorbance DELFIA - Time-resolved Fluorescence Fluorescence Intensity LANCE - Time-resolved Fluorescence
Last edited				26-02-19 14:51:38
Last edited by				Installation
Factory preset				Yes
Mirror modules:
LANCE/DELFIA Bias				445
Used by				Top
Dual				No
Bias				Yes
Description				D400
Used with				Luminescence DELFIA - Time-resolved Fluorescence Fluorescence Intensity LANCE - Time-resolved Fluorescence
Last edited				26-02-19 14:51:38
Last edited by				Installation
Factory preset				Yes
Instrument:
Serial number				1040204
Nickname				EnVision
Normalization:
Notifications for plate 1 repeat 1:
WARNING: Plate height defined in the plate editor does not match the actual plate height. Measured height is 14.85 mm. Plate editor height is 14.35 mm. The results may be affected.
Exported with EnVision Workstation version 1.14.3049.528
