## Supplementary material for "Genome-wide arrayed CRISPR activation screen for prion protein modulators": Plate_LIX_B.csv

Plate information
Plate	Repeat	Barcode	Measured height	Chamber temperature at start	Chamber temperature at end	Humidity at start	Humidity at end	Ambient temperature at start	Ambient temperature at end	Formula	Measurement date
1	1	=""	N/A	N/A	N/A	N/A	N/A	N/A	N/A	Calc 1: Label ratio = X / Y where X = Lilly FRET(1) channel 1 window 1 Y = Lilly FRET(1) channel 2 window 1	21-02-24 11:37:57
Background information
Plate	Label	Result	Signal	Flashes/Time	Meastime	MeasInfo
1	Lilly FRET	0	97	20	00:00:00.000	De=1st Ex=Top Em=Top Wdw=1 (14)
1	Lilly FRET	0	67	5	00:00:00.000	De=2nd Ex=Top Em=Top Wdw=1 (142)
Calculated results: Calc 1: Label ratio = X / Y where X = Lilly FRET(1) channel 1 window 1 Y = Lilly FRET(1) channel 2 window 1
	01	02	03	04	05	06	07	08	09	10	11	12	13	14	15	16	17	18	19	20	21	22	23	24
A	0.02311046512	0.04466936667	0.03541406575	0.05167551833	0.06923693762	0.05338491844	0.05773171528	0.04164871663	0.06185915018	0.05410151234	0.04816891887	0.04709400634	0.07329322261	0.0610082333	0.05772419952	0.06306148845	0.06298380436	0.03655191522	0.04850777995	0.06737894913	0.04560681709	0.04272502647	0.05325604306	0.02043714929
B	0.01871289118	0.05081890435	0.0534270997	0.04469230553	0.03780308312	0.05570171716	0.04802407838	0.05296925344	0.04413162062	0.05587475768	0.03858619941	0.0488075036	0.12537840565	0.05925704398	0.03298551959	0.04663492979	0.04204774231	0.02794564572	0.04983398093	0.04895966902	0.05005978872	0.05144319799	0.03435414764	0.02520126006
C	0.12311015119	0.04337577622	0.03745095367	0.04084712547	0.10473749141	0.04679440208	0.04291151486	0.03628494873	0.04563083176	0.05187032419	0.05523140502	0.04483252965	0.03734821183	0.03813224495	0.05307322981	0.04919225836	0.05544175884	0.04278712314	0.03999324637	0.04410309079	0.04495492704	0.03215863184	0.05372790329	0.0207200694
D	0.0177910289	0.04674490779	0.04182924814	0.04765995539	0.03759156065	0.03719020194	0.05561660473	0.0500331756	0.05069157901	0.0514173998	0.04622589254	0.04191577038	0.1104494657	0.05060018866	0.03290312818	0.04380351246	0.05442761433	0.04697585203	0.04576938355	0.04479178052	0.04972733019	0.04929225283	0.04477916922	0.0756302521
E	0.02602987777	0.05269744361	0.04333866036	0.05959266893	0.10601812314	0.03139867488	0.05042084817	0.04444510114	0.05413269155	0.04444673534	0.03540797104	0.06415573606	0.03870374354	0.05244936306	0.05456023694	0.03727041454	0.03913778279	0.0486936744	0.04845708951	0.06474772172	0.03673288858	0.03218826877	0.04724298511	0.01963623002
F	0.01787098472	0.05289097863	0.03697818338	0.05129501781	0.03716356108	0.04902082982	0.04917440394	0.04896786596	0.04798102562	0.04999228514	0.04399163747	0.05147167908	0.1004925589	0.06015939311	0.0509582364	0.0525018615	0.05365427487	0.04460520172	0.04775089579	0.04553434687	0.04238096294	0.05153044611	0.06086335856	0.13356164384
G	0.02317210349	0.06123176803	0.04472968807	0.04661499076	0.10287161915	0.0381096468	0.05195092375	0.05967996556	0.05440208717	0.03891172359	0.0424210962	0.04647992067	0.03898659101	0.04395786381	0.05267759563	0.04369746699	0.04369519417	0.04609885724	0.05474004115	0.05262736069	0.04887795219	0.04607156947	0.04927468482	0.02038731645
H	0.01864811489	0.05390161605	0.03779001599	0.04707795636	0.03610052888	0.04701928205	0.05872044566	0.04457944123	0.04627583427	0.04944725884	0.04361596045	0.04143111483	0.10899047896	0.04149173706	0.03921689876	0.05147533311	0.04813663492	0.05021595574	0.03879101111	0.03615853135	0.05022481789	0.03450167806	0.03513737352	0.06602475928
I	0.06554621849	0.05802443659	0.04526843236	0.03858055643	0.10710259301	0.04152463809	0.04418997072	0.05234677603	0.04648590796	0.04609389444	0.04768032852	0.04612308183	0.03687443229	0.04785574765	0.06568270538	0.04956514337	0.04802867384	0.04986235649	0.04279903277	0.04998339182	0.04650425256	0.03965121075	0.03244005642	0.02053726233
J	0.01814943296	0.04917045955	0.04938596491	0.04887884202	0.03707572549	0.04794670162	0.03858718434	0.0421377184	0.04384488114	0.04418798162	0.05092383957	0.05287159341	0.10642518071	0.0492738323	0.04026211828	0.04774966615	0.04383252488	0.04812097048	0.04764392587	0.05001569377	0.04385414539	0.04325426562	0.05298042443	0.22325581395
K	0.27272727273	0.05014048776	0.04581619457	0.04777313644	0.09031703843	0.03659416024	0.05132570975	0.0382237866	0.04631459629	0.04902032195	0.05671187767	0.03762495605	0.03763261396	0.04478784704	0.05816356441	0.03794583981	0.05666310712	0.04453521895	0.03777480069	0.04145005228	0.0464012342	0.04273104534	0.04671929694	0.02013854853
L	0.01815458272	0.05419512015	0.05031496807	0.0411386221	0.03613076592	0.04626851845	0.04649108836	0.05380435947	0.03702124939	0.04329157661	0.04200801685	0.05242322197	0.10976327613	0.05223914457	0.03951836313	0.03140008996	0.05027002765	0.04265440649	0.04315532428	0.03971519217	0.03575949828	0.04208170768	0.04634855106	0.23076923077
M	0.02173314993	0.04547244241	0.04685203604	0.04169618609	0.08718310584	0.04075182482	0.0466076826	0.04977786236	0.05127847376	0.04106994996	0.04404437993	0.0414124051	0.03902867817	0.04482157751	0.05094014311	0.04720369793	0.04751618331	0.04697100159	0.05288082084	0.05629349919	0.04876069038	0.05056965967	0.05393824919	0.01971024991
N	0.01819529237	0.04833591506	0.04428245599	0.02776532138	0.03640119142	0.03881050992	0.05026212615	0.03568652706	0.05273044311	0.03702264985	0.04526727626	0.04490138481	0.09851823101	0.04716560485	0.05007539026	0.05283906988	0.04813154182	0.04166047824	0.04900352753	0.04440681014	0.03751141587	0.03947611688	0.0529649159	0.0366598778
O	0.02019148734	0.02221248817	0.03003278502	0.0318182791	0.08449911213	0.03252893079	0.0544505845	0.03587691162	0.04152725699	0.05059947896	0.03917218854	0.04627049122	0.0352844698	0.05423479157	0.05427250905	0.04657207286	0.03964306718	0.07015897987	0.04327780436	0.03996562097	0.0413622989	0.04500007224	0.05072284421	0.01996310544
P	0.0187726432	0.04036119852	0.04901782665	0.0473437409	0.06723607397	0.04338931408	0.05425930877	0.04904755734	0.03626139228	0.05339741611	0.05125320062	0.04511570006	0.06289358601	0.05300793131	0.04677302917	0.0527133133	0.03646377773	0.05648382926	0.04784847981	0.0381832032	0.04702711018	0.05211552966	0.03824438283	0.01960414703
Plate information
Plate	Repeat	Barcode	Measured height	Chamber temperature at start	Chamber temperature at end	Humidity at start	Humidity at end	Ambient temperature at start	Ambient temperature at end	Group	Label	ScanX	ScanY	Measinfo	Kinetics	Measurement date
1	1	=""	14.85	24.29	24.26	27.8	27.7	22.92	23.14	1	Lilly FRET(1)	0	0	De=1st Ex=Top Em=Top Wdw=1 (14)	0	21-02-24 11:37:57
Background information
Plate	Label	Result	Signal	Flashes/Time	Meastime	MeasInfo
1	Lilly FRET	0	97	20	00:00:00.000	De=1st Ex=Top Em=Top Wdw=1 (14)
1	Lilly FRET	0	67	5	00:00:00.000	De=2nd Ex=Top Em=Top Wdw=1 (142)
Results for Lilly FRET(1) - channel 1 window 1 (Counts)
	01	02	03	04	05	06	07	08	09	10	11	12	13	14	15	16	17	18	19	20	21	22	23	24
A	159	6364	5106	7385	9843	7534	8311	5994	8796	7795	6983	6740	10318	8803	8145	9020	8999	5277	6846	9674	6385	6052	7460	2921
B	2701	7270	7582	6359	5368	7876	6877	7513	6270	7984	5512	6874	17395	8322	4647	6632	5848	4000	7054	6911	7075	7195	4891	72
C	57	6091	5221	5711	14178	6450	6077	5173	6377	7176	7658	6192	5161	5260	7362	6827	7714	5779	5448	5926	6094	4434	7413	2866
D	2542	6552	5821	6602	5363	5153	7693	6862	6978	7101	6426	5686	14894	7027	4566	5996	7474	6441	6337	6147	6766	6801	6136	54
E	115	7285	5939	8067	14028	4303	6853	6016	7535	6036	4793	8941	5218	7090	7516	5069	5280	6594	6644	8739	4983	4344	6371	2672
F	2513	7233	5073	6999	5026	6686	6668	6801	6514	6804	5976	6939	13343	8628	6900	7051	7124	6018	6450	6095	5733	6963	8186	39
G	103	8413	6384	6555	14050	5315	7283	8317	7465	5595	6047	6375	5469	6105	7471	6119	6139	6410	7529	7223	6813	6306	6746	2874
H	2710	7588	5318	6687	5174	6701	8243	6333	6659	7018	6211	5841	14996	5742	6342	7259	6767	7034	5434	5058	7026	4842	4879	48
I	78	8154	6324	5386	14725	5823	6128	7352	6515	6482	6595	6366	5115	6566	8985	6987	6633	6901	6071	6922	6452	5384	4485	2831
J	2527	6698	6756	6703	5182	6585	5339	5863	6042	6107	6893	7281	14326	6721	5585	6615	5982	6807	6566	6852	6011	6003	7210	48
K	75	6799	6271	6496	12301	4973	7114	5256	6374	6730	7681	5243	5186	5985	7937	5179	7694	6040	5160	5629	6256	5756	6273	2753
L	2533	7341	6925	5684	4948	6493	6422	7536	5211	5989	5743	7270	14731	6908	5435	4328	6944	5882	5938	5483	4915	5792	6332	51
M	158	6121	6312	5650	11861	5583	6353	6801	6983	5704	6038	5782	5328	6019	6884	6505	6665	6437	7236	7603	6608	6902	7339	2721
N	2578	6428	5844	3715	4864	5257	6692	4821	7046	4956	6109	5992	12945	6241	6775	7117	6516	5610	6543	5926	5011	5338	7192	72
O	213	3144	4223	4460	11706	4579	7597	5011	5759	7031	5421	6475	4905	7364	7574	6361	5460	9722	5970	5487	5651	6229	6968	2792
P	2710	5605	6745	6502	9352	5981	7509	6813	5049	7266	7106	6161	8629	7198	6479	7264	5058	7819	6624	5213	6420	7048	5297	104
Plate information
Plate	Repeat	Barcode	Measured height	Chamber temperature at start	Chamber temperature at end	Humidity at start	Humidity at end	Ambient temperature at start	Ambient temperature at end	Group	Label	ScanX	ScanY	Measinfo	Kinetics	Measurement date
1	1	=""	14.85	24.29	24.26	27.8	27.7	22.92	23.14	1	Lilly FRET(1)	0	0	De=2nd Ex=Top Em=Top Wdw=1 (142)	0	21-02-24 11:37:57
Background information
Plate	Label	Result	Signal	Flashes/Time	Meastime	MeasInfo
1	Lilly FRET	0	97	20	00:00:00.000	De=1st Ex=Top Em=Top Wdw=1 (14)
1	Lilly FRET	0	67	5	00:00:00.000	De=2nd Ex=Top Em=Top Wdw=1 (142)
Results for Lilly FRET(1) - channel 2 window 1 (Counts)
	01	02	03	04	05	06	07	08	09	10	11	12	13	14	15	16	17	18	19	20	21	22	23	24
A	6880	142469	144180	142911	142164	141126	143959	143918	142194	144081	144969	143118	140777	144292	141102	143035	142878	144370	141132	143576	140001	141650	140078	142926
B	144339	143057	141913	142284	141999	141396	143199	141837	142075	142891	142849	140839	138740	140439	140880	142211	139080	143135	141550	141157	141331	139863	142370	2857
C	463	140424	139409	139814	135367	137837	141617	142566	139752	138345	138653	138114	138186	137941	138714	138782	139137	135064	136223	134367	135558	137879	137973	138320
D	142881	140165	139161	138523	142665	138558	138322	137149	137656	138105	139013	135653	134849	138873	138771	136884	137320	137113	138455	137235	136062	137973	137028	714
E	4418	138242	137037	135369	132317	137044	135916	135358	139195	135803	135365	139364	134819	135178	137756	136006	134908	135418	137111	134970	135655	134956	134856	136075
F	140619	136753	137189	136446	135240	136391	135599	138887	135762	136101	135844	134812	132776	143419	135405	134300	132776	134917	135076	133855	135273	135124	134498	292
G	4445	137396	142724	140620	136578	139466	140190	139360	137219	143787	142547	137156	140279	138883	141825	140031	140496	139049	137541	137248	139388	136874	136906	140970
H	145323	140775	140725	142041	143322	142516	140377	142061	143898	141929	142402	140981	137590	138389	161716	141019	140579	140075	140084	139884	139891	140341	138855	727
I	1190	140527	139700	139604	137485	140230	138674	140448	140150	140626	138317	138022	138714	137204	136794	140966	138105	138401	141849	138486	138740	135784	138255	137847
J	139233	136220	136800	137135	139768	137340	138362	139139	137804	138205	135359	137711	134611	136401	138716	138535	136474	141456	137814	136997	137068	138784	136088	215
K	275	135599	136873	135976	136198	135896	138605	137506	137624	137290	135439	139349	137806	133630	136460	136484	135785	135623	136599	135802	134824	134703	134270	136703
L	139524	135455	137633	138167	136947	140333	138134	140063	140757	138341	136712	138679	134207	132238	137531	137834	138134	137899	137596	138058	137446	137637	136617	221
M	7270	134609	134722	135504	136047	137000	136308	136627	136178	138885	137089	139620	136515	134288	135139	137807	140268	137042	136836	135060	135519	136485	136063	138050
N	141685	132986	131971	133800	133622	135453	133142	135093	133623	133864	134954	133448	131397	132321	135296	134692	135379	134660	133521	133448	133586	135221	135788	1964
O	10549	141542	140613	140171	138534	140767	139521	139672	138680	138954	138389	139938	139013	135780	139555	136584	137729	138571	137946	137293	136622	138422	137374	139858
P	144359	138871	137603	137336	139092	137845	138391	138906	139239	136074	138645	136560	137200	135791	138520	137802	138713	138429	138437	136526	136517	135238	138504	5305
Basic assay information
Assay ID:				19190
Assay Started:				21-02-24 11:33:03
Assay Finished:				21-02-24 11:38:05
Assay Exported:				21-02-24 11:38:05
Protocol ID:				100202
Protocol Name:				Lilly FRET_384
Serial#:				="1040204"
Protocol information
Protocol:
Protocol name				Lilly FRET_384
Number of assay repeats				1
Start assay repeat each				N/A
Number of plate repeats				1
Start plate repeat each				N/A
Is label meas. height used				Yes
Height of measurement				Defined in label
Is gripper height used				No
Mode of measurement				By Columns bi-directional
Rotated plate				No
Soft move				No
Protocol notes
Plate type:
Name of the plate type				384 OptiPlate
Number of rows				16
Number of columns				24
Number of the wells in the plate				384
Height of the plate				14.35 mm
Coordinates of corners:
384 OptiPlate + Lilly FRET
12.1 mm x------------------------------------------------------- x 115.6 mm
9 mm 9 mm
12.1 mm x------------------------------------------------------- x 115.6 mm
76.5 mm 76.5 mm
Platemap:
Plate				1
Group				1
	01	02	03	04	05	06	07	08	09	10	11	12	13	14	15	16	17	18	19	20	21	22	23	24
A	-	-	-	-	-	-	-	-	-	-	-	-	-	-	-	-	-	-	-	-	-	-	-	-
B	-	-	-	-	-	-	-	-	-	-	-	-	-	-	-	-	-	-	-	-	-	-	-	-
C	-	-	-	-	-	-	-	-	-	-	-	-	-	-	-	-	-	-	-	-	-	-	-	-
D	-	-	-	-	-	-	-	-	-	-	-	-	-	-	-	-	-	-	-	-	-	-	-	-
E	-	-	-	-	-	-	-	-	-	-	-	-	-	-	-	-	-	-	-	-	-	-	-	-
F	-	-	-	-	-	-	-	-	-	-	-	-	-	-	-	-	-	-	-	-	-	-	-	-
G	-	-	-	-	-	-	-	-	-	-	-	-	-	-	-	-	-	-	-	-	-	-	-	-
H	-	-	-	-	-	-	-	-	-	-	-	-	-	-	-	-	-	-	-	-	-	-	-	-
I	-	-	-	-	-	-	-	-	-	-	-	-	-	-	-	-	-	-	-	-	-	-	-	-
J	-	-	-	-	-	-	-	-	-	-	-	-	-	-	-	-	-	-	-	-	-	-	-	-
K	-	-	-	-	-	-	-	-	-	-	-	-	-	-	-	-	-	-	-	-	-	-	-	-
L	-	-	-	-	-	-	-	-	-	-	-	-	-	-	-	-	-	-	-	-	-	-	-	-
M	-	-	-	-	-	-	-	-	-	-	-	-	-	-	-	-	-	-	-	-	-	-	-	-
N	-	-	-	-	-	-	-	-	-	-	-	-	-	-	-	-	-	-	-	-	-	-	-	-
O	-	-	-	-	-	-	-	-	-	-	-	-	-	-	-	-	-	-	-	-	-	-	-	-
P	-	-	-	-	-	-	-	-	-	-	-	-	-	-	-	-	-	-	-	-	-	-	-	-
- - Undefined
Calculations:
Plate				1
Formula index				Calc 1
Formula name				Label ratio
Formula				Label ratio where X = Lilly FRET(1) channel 1 window 1 Y = Lilly FRET(1) channel 2 window 1
Auto export parameters:
Export format				Plate2
Include basic assay information				Yes
Place assay information at				End of file
Include basic plate information				Yes
Place plate information at				Beginning of plate
Include protocol information				Yes
Protocol info level				Large
Include error and warning information				Yes
Include background information				Yes
Add plate number to the file name				Yes
Each plate to separate file				No
Field separator to use				System
File name format				<DefaultDataFolder>\<Date>\<ProtocolName>_<AssayID>.csv
Operations:
Plate 1
Group 1
Measurement
Label				Lilly FRET(1)
Labels:
Lilly FRET				6000025
Light source				Laser
Top mirror				LANCE/DELFIA Bias
Bottom mirror				N/A
Exc. filter				N/A
Using of excitation filter				Top
Ems. filter				APC 665
Using of emission filter				Top
2nd ems. filter				Europium 615
Using of 2nd emission filter				Top
Measurement height				7.3 mm
Cycle				16600
Delay				30
Number of flashes				20
Number of flashes for 2nd detector				5
Number of sequence windows				1
Total time of windows				500
Excitation light				100%
Reference excitation light				100%
Reference AD gain				4
Reference signal				323509
Last edited				13-06-14 09:17:06
Last edited by				EnVision
Factory preset				No
Filters:
APC 665				205
Filter type				Emission
Description				M665 CWL=665nm BW=7 5nm Tmin=75%
Used with				Luminescence DELFIA - Time-resolved Fluorescence Fluorescence Intensity LANCE - Time-resolved Fluorescence
Last edited				26-02-19 14:51:38
Last edited by				Installation
Factory preset				Yes
Europium 615				203
Filter type				Emission
Description				M615 CWL=615nm BW=8 5nm Tmin=80%
Used with				Luminescence DELFIA - Time-resolved Fluorescence Fluorescence Intensity LANCE - Time-resolved FluorescenceLuminescence Absorbance DELFIA - Time-resolved Fluorescence Fluorescence Intensity LANCE - Time-resolved Fluorescence
Last edited				26-02-19 14:51:38
Last edited by				Installation
Factory preset				Yes
Mirror modules:
LANCE/DELFIA Bias				445
Used by				Top
Dual				No
Bias				Yes
Description				D400
Used with				Luminescence DELFIA - Time-resolved Fluorescence Fluorescence Intensity LANCE - Time-resolved Fluorescence
Last edited				26-02-19 14:51:38
Last edited by				Installation
Factory preset				Yes
Instrument:
Serial number				1040204
Nickname				EnVision
Normalization:
Notifications for plate 1 repeat 1:
WARNING: Plate height defined in the plate editor does not match the actual plate height. Measured height is 14.85 mm. Plate editor height is 14.35 mm. The results may be affected.
Exported with EnVision Workstation version 1.14.3049.528
