## Supplementary material for "Genome-wide arrayed CRISPR activation screen for prion protein modulators": Plate_LV_A.csv

Plate information
Plate	Repeat	Barcode	Measured height	Chamber temperature at start	Chamber temperature at end	Humidity at start	Humidity at end	Ambient temperature at start	Ambient temperature at end	Formula	Measurement date
1	1	=""	N/A	N/A	N/A	N/A	N/A	N/A	N/A	Calc 1: Label ratio = X / Y where X = Lilly FRET(1) channel 1 window 1 Y = Lilly FRET(1) channel 2 window 1	14-02-24 10:38:40
Background information
Plate	Label	Result	Signal	Flashes/Time	Meastime	MeasInfo
1	Lilly FRET	0	96	20	00:00:00.000	De=1st Ex=Top Em=Top Wdw=1 (14)
1	Lilly FRET	0	60	5	00:00:00.000	De=2nd Ex=Top Em=Top Wdw=1 (142)
Calculated results: Calc 1: Label ratio = X / Y where X = Lilly FRET(1) channel 1 window 1 Y = Lilly FRET(1) channel 2 window 1
	01	02	03	04	05	06	07	08	09	10	11	12	13	14	15	16	17	18	19	20	21	22	23	24
A	0.03863097255	0.05733305007	0.05036075036	0.04696696782	0.07064527466	0.04699761053	0.05136585195	0.05255792481	0.05728764374	0.0356686467	0.04723206824	0.04842004514	0.07060696836	0.03748186246	0.05019732891	0.04361744134	0.05478218614	0.04651195799	0.05219361366	0.05179257317	0.05332440557	0.05539622104	0.04679475258	0.02118222204
B	0.01787792532	0.04916506169	0.04153539692	0.05089338701	0.03605809039	0.04810826688	0.04354942256	0.03059928354	0.03243587927	0.02956375863	0.04358024959	0.04609306094	0.11187037173	0.0390985551	0.04764984594	0.04011395356	0.06617941749	0.05267441367	0.04162373789	0.04541496757	0.03864720541	0.04436180685	0.03290498023	0.01432589207
C	0.04281009879	0.03506264008	0.04601213635	0.02969353463	0.11067193676	0.03602145835	0.05322594765	0.03927890851	0.05102182373	0.04127163199	0.03858542133	0.05142217345	0.03873304505	0.03916003282	0.05003425984	0.03098021517	0.04337016575	0.02468163995	0.040282912	0.03993836072	0.04471130766	0.04323895941	0.0362747713	0.02016368675
D	0.01839841352	0.04667615782	0.03288139056	0.0360222501	0.03385433987	0.04118457906	0.04063067634	0.03052087089	0.03856727273	0.0441523644	0.04292380841	0.0453926294	0.10296249489	0.03905534428	0.06352339944	0.04255949954	0.05080239363	0.04396451986	0.04677940146	0.03685421399	0.02970448741	0.04076377839	0.02949521562	0.01559124636
E	0.06302521008	0.05743140159	0.05394737833	0.04364054824	0.10101738121	0.04494930896	0.0501896768	0.04238504673	0.04170008019	0.04619035704	0.04128102531	0.04779121844	0.03755904546	0.04549768791	0.04290824203	0.03281690765	0.03832107287	0.04090198338	0.04330078024	0.03959183673	0.03616814016	0.04198925087	0.03944485026	0.02051715272
F	0.01766315194	0.04303584695	0.042486884	0.05023146087	0.03678987639	0.04032010999	0.03252760597	0.02810621922	0.05167997703	0.05405117676	0.04353126199	0.04460879307	0.10945050527	0.03987929574	0.02487179487	0.04116760829	0.04741978356	0.04581857559	0.04747358179	0.04577553781	0.04183393039	0.04169426685	0.05780138921	0.02065838092
G	0.11612903226	0.03406370431	0.05646749836	0.0312813746	0.0925332179	0.04760050833	0.04947149604	0.04675571126	0.04532658896	0.0362933074	0.04970174661	0.04314347938	0.03721008823	0.05524680313	0.04448748235	0.03330103966	0.03725244314	0.0348778507	0.05491011195	0.03924123007	0.02896908539	0.04109309174	0.04261160877	0.02041747702
H	0.01783467406	0.04411384589	0.05018677692	0.04139389955	0.03544363582	0.0410080856	0.03814462691	0.03208563844	0.05140200225	0.04339563329	0.03746919008	0.0456704103	0.10660452649	0.0518871313	0.04030085812	0.04440813257	0.04126718241	0.0439673917	0.04606153049	0.03542179858	0.04472704449	0.04741797186	0.04670134426	1.17073170732
I	0.07525655644	0.04460403643	0.04065831905	0.04251026526	0.10251384685	0.03759993551	0.05987881924	0.03755452219	0.04490592314	0.04961662851	0.04279231551	0.04642493584	0.03709837695	0.0429014836	0.0414072712	0.04673185342	0.04401425551	0.04503535198	0.05349959199	0.05088730856	0.04022418121	0.04743012658	0.04640041648	0.01672289721
J	0.01757650359	0.0405289571	0.04548879606	0.03908447149	0.03587424094	0.0489757511	0.04347666001	0.03949106997	0.03265223609	0.04508822869	0.04447262486	0.03807488324	0.10355917027	0.04711493804	0.04004527565	0.04836775483	0.04827255206	0.0423969734	0.0422384314	0.03938799831	0.03410378511	0.02756390855	0.07058001928	0.01510137778
K	0.04148384523	0.04607668544	0.04587082379	0.03951300985	0.08563310794	0.04305519613	0.04037799429	0.04092858134	0.04839336094	0.04542405995	0.03955570912	0.04676842894	0.03658897922	0.03620945045	0.02832780602	0.02648639746	0.03631008622	0.02858800073	0.04191763345	0.05505668258	0.05035321176	0.0515074253	0.04691644299	0.02025429272
L	0.01783304689	0.04502224491	0.04116909438	0.04735269494	0.03655810062	0.03786437016	0.03956604027	0.0580796218	0.05209289141	0.03332894506	0.05106979489	0.0429104616	0.10077152739	0.0552606426	0.04369939644	0.05187720768	0.05155741005	0.04840227928	0.03562271401	0.04263044158	0.05071056514	0.03429573625	0.0448205984	0.01504999485
M	0.02870420995	0.03378266175	0.04093208875	0.0255109211	0.09421295954	0.04118496569	0.0445274897	0.05591324724	0.03543649937	0.0324156338	0.04216392293	0.03980269123	0.03585720914	0.03802843317	0.03816357303	0.04872912448	0.03282715339	0.04250292536	0.02982708618	0.04257645237	0.0446630264	0.03446689471	0.04077283263	0.02133536117
N	0.01799393753	0.03827019035	0.03084511021	0.03652277761	0.03421652789	0.06037684159	0.03898589038	0.03657663766	0.04752419114	0.03013756486	0.0394125872	0.04097052784	0.10221933611	0.03358726327	0.03971753724	0.03653886888	0.04751413841	0.04635476464	0.02954669331	0.04241808098	0.04191612194	0.04362375181	0.0410821938	0.0212171971
O	0.03482771397	0.04334283865	0.04322629331	0.02688152353	0.0780466922	0.03743986004	0.04919908467	0.03972833542	0.0301356393	0.04074060836	0.04244498209	0.03471877283	0.0378775177	0.05307075364	0.03618362504	0.03902733682	0.03790612403	0.03595424937	0.04284907735	0.03829300536	0.04386031133	0.0438325098	0.04418059034	0.01591326951
P	0.0190106096	0.04505450436	0.04662630885	0.04283098307	0.06697279753	0.04738569209	0.0341238415	0.0428679322	0.04136194788	0.04751296445	0.04511182109	0.04136010849	0.06497252645	0.04341891692	0.03475210753	0.03950374703	0.04486489335	0.04766333068	0.04647023927	0.03255170567	0.05361504549	0.02949418155	0.04619534675	0.65753424658
Plate information
Plate	Repeat	Barcode	Measured height	Chamber temperature at start	Chamber temperature at end	Humidity at start	Humidity at end	Ambient temperature at start	Ambient temperature at end	Group	Label	ScanX	ScanY	Measinfo	Kinetics	Measurement date
1	1	=""	14.85	24.38	24.38	27.2	26.9	23.01	23.31	1	Lilly FRET(1)	0	0	De=1st Ex=Top Em=Top Wdw=1 (14)	0	14-02-24 10:38:40
Background information
Plate	Label	Result	Signal	Flashes/Time	Meastime	MeasInfo
1	Lilly FRET	0	96	20	00:00:00.000	De=1st Ex=Top Em=Top Wdw=1 (14)
1	Lilly FRET	0	60	5	00:00:00.000	De=2nd Ex=Top Em=Top Wdw=1 (142)
Results for Lilly FRET(1) - channel 1 window 1 (Counts)
	01	02	03	04	05	06	07	08	09	10	11	12	13	14	15	16	17	18	19	20	21	22	23	24
A	114	8096	7329	6623	9850	6648	7324	7286	7936	5080	6556	6779	9711	5218	7021	6186	7666	6554	7326	7268	7486	7784	6542	3085
B	2550	6969	5880	7118	5008	6715	6173	4288	4578	4159	6038	6428	15258	5439	6557	5576	9082	7443	5858	6259	5428	6084	4586	163
C	78	4881	6339	4144	14784	4942	7296	5421	6988	5707	5259	6935	5240	5298	6718	4256	5966	3355	5405	5339	6147	5947	5032	2816
D	2607	6426	4506	4967	4581	5617	5525	4148	5303	6097	5850	6065	13850	5330	8527	5742	6936	6042	6476	5062	4071	5636	4075	166
E	75	7717	7162	5916	13315	5981	6721	5669	5564	6092	5437	6424	4898	5992	5698	4444	5152	5467	5866	5335	4901	5711	5292	2793
F	2434	5735	5685	6771	4890	5396	4286	3732	6840	7108	5785	5893	14156	5273	3298	5465	6244	6093	6294	6158	5617	5602	7714	123
G	72	4667	7912	4362	12612	6480	6735	6406	6183	5001	6949	5844	5065	7565	6271	4606	5169	4767	7529	5422	4065	5833	5851	2908
H	2523	6144	6919	5792	4953	5726	5296	4460	7219	6074	5199	6299	14159	7223	5476	6142	5617	6046	6402	4961	6271	6603	6177	48
I	66	6186	5598	5984	14122	5131	8331	5209	6191	6827	5856	6476	5152	5902	5607	6366	5891	6153	7474	7034	5512	6396	6239	1715
J	2456	5532	6218	5420	4862	6558	5904	5320	4361	6227	6032	5291	13879	6391	5413	6534	6437	5861	5756	5123	4605	3734	9298	251
K	104	6339	6291	5394	11664	5823	5512	5603	6604	6231	5495	6425	5063	4889	3784	3538	4919	3943	5651	7382	6743	6909	5908	2818
L	2511	6173	5647	6561	5069	5153	5310	7789	6983	4557	6922	5783	13636	7516	5937	7123	7043	6736	4821	5859	6737	4654	6016	292
M	105	4679	5477	3449	12757	5504	6041	7564	4761	4433	5773	5487	4946	5069	5138	6641	4624	5739	4083	5608	5971	4645	5242	2974
N	2511	5177	4040	4832	4516	7934	5073	4855	6203	3996	5271	5726	13380	4118	5242	4830	6276	6137	3903	5591	5489	5723	5588	76
O	94	6095	5900	3670	10574	5136	6708	5329	4168	5699	5842	4753	5196	7206	4879	5298	5200	4907	5768	5156	5810	5837	5574	251
P	2720	6179	6439	5941	9203	6527	4757	5903	5701	6441	6354	5734	8762	5885	4716	5187	5959	6458	6345	4377	7090	3926	6165	48
Plate information
Plate	Repeat	Barcode	Measured height	Chamber temperature at start	Chamber temperature at end	Humidity at start	Humidity at end	Ambient temperature at start	Ambient temperature at end	Group	Label	ScanX	ScanY	Measinfo	Kinetics	Measurement date
1	1	=""	14.85	24.38	24.38	27.2	26.9	23.01	23.31	1	Lilly FRET(1)	0	0	De=2nd Ex=Top Em=Top Wdw=1 (142)	0	14-02-24 10:38:40
Background information
Plate	Label	Result	Signal	Flashes/Time	Meastime	MeasInfo
1	Lilly FRET	0	96	20	00:00:00.000	De=1st Ex=Top Em=Top Wdw=1 (14)
1	Lilly FRET	0	60	5	00:00:00.000	De=2nd Ex=Top Em=Top Wdw=1 (142)
Results for Lilly FRET(1) - channel 2 window 1 (Counts)
	01	02	03	04	05	06	07	08	09	10	11	12	13	14	15	16	17	18	19	20	21	22	23	24
A	2951	141210	145530	141014	139429	141454	142585	138628	138529	142422	138804	140004	137536	139214	139868	141824	139936	140910	140362	140329	140386	140515	139802	145641
B	142634	141747	141566	139861	138887	139581	141747	140134	141140	140679	138549	139457	136390	139110	137608	139004	137233	141302	140737	137818	140450	137145	139371	11378
C	1822	139208	137768	139559	133584	137196	137076	138013	136961	138279	136295	134864	135285	135291	134268	137378	137560	135931	134176	133681	137482	137538	138719	139657
D	141697	137672	137038	137887	135315	136386	135981	135907	137500	138090	136288	133612	134515	136473	134234	134917	136529	137429	138437	137352	137050	138260	138158	10647
E	1190	134369	132759	135562	131809	133061	133912	133750	133429	131889	131707	134418	130408	131699	132795	135418	134443	133661	135471	134750	135506	136011	134162	136130
F	137801	133261	133806	134796	132917	133829	131765	132782	132353	131505	132893	132104	129337	132224	132600	132750	131675	132981	132579	134526	134269	134359	133457	5954
G	620	137008	140116	139444	136297	136133	136139	137010	136410	137794	139814	135455	136119	136931	140961	138314	138756	136677	137115	138171	140322	141946	137310	142427
H	141466	139276	137865	139924	139743	139631	138840	139003	140442	139968	138754	137923	132818	139206	135878	138308	136113	137511	138988	140055	140206	139251	132266	41
I	877	138687	137684	140766	137757	136463	139131	138705	137866	137595	136847	139494	138874	137571	135411	136224	133843	136626	139702	138227	137032	134851	134460	102554
J	139732	136495	136693	138674	135529	133903	135797	134714	133559	138107	135634	138963	134020	135647	135172	135090	133347	138241	136274	130065	135029	135467	131737	16621
K	2507	137575	137146	136512	136209	135245	136510	136897	136465	137174	138918	137379	138375	135020	133579	133578	135472	137925	134812	134080	133914	134136	125926	139131
L	140806	137110	137166	138556	138656	136091	134206	134109	134049	136728	135540	134769	135316	136010	135860	137305	136605	139167	135335	137437	132852	135702	134224	19402
M	3658	138503	133807	135197	135406	133641	135669	135281	134353	136755	136918	137855	137936	133295	134631	136284	140859	135026	136889	131716	133690	134767	128566	139393
N	139547	135275	130977	132301	131983	131408	130124	132735	130523	132592	133739	139759	130895	122606	131982	132188	132087	132392	132096	131807	130952	131190	136020	3582
O	2699	140623	136491	136525	135483	137180	136344	134136	138308	139885	137637	136900	137179	135781	134840	135751	137181	136479	134612	134646	132466	133166	126164	15773
P	143078	137145	138098	138708	137414	137742	139404	137702	137832	135563	140850	138636	134857	135540	135704	131304	132821	135492	136539	134463	132239	133111	133455	73
Basic assay information
Assay ID:				19179
Assay Started:				14-02-24 10:33:45
Assay Finished:				14-02-24 10:38:47
Assay Exported:				14-02-24 10:38:47
Protocol ID:				100202
Protocol Name:				Lilly FRET_384
Serial#:				="1040204"
Protocol information
Protocol:
Protocol name				Lilly FRET_384
Number of assay repeats				1
Start assay repeat each				N/A
Number of plate repeats				1
Start plate repeat each				N/A
Is label meas. height used				Yes
Height of measurement				Defined in label
Is gripper height used				No
Mode of measurement				By Columns bi-directional
Rotated plate				No
Soft move				No
Protocol notes
Plate type:
Name of the plate type				384 OptiPlate
Number of rows				16
Number of columns				24
Number of the wells in the plate				384
Height of the plate				14.35 mm
Coordinates of corners:
384 OptiPlate + Lilly FRET
12.1 mm x------------------------------------------------------- x 115.6 mm
9 mm 9 mm
12.1 mm x------------------------------------------------------- x 115.6 mm
76.5 mm 76.5 mm
Platemap:
Plate				1
Group				1
	01	02	03	04	05	06	07	08	09	10	11	12	13	14	15	16	17	18	19	20	21	22	23	24
A	-	-	-	-	-	-	-	-	-	-	-	-	-	-	-	-	-	-	-	-	-	-	-	-
B	-	-	-	-	-	-	-	-	-	-	-	-	-	-	-	-	-	-	-	-	-	-	-	-
C	-	-	-	-	-	-	-	-	-	-	-	-	-	-	-	-	-	-	-	-	-	-	-	-
D	-	-	-	-	-	-	-	-	-	-	-	-	-	-	-	-	-	-	-	-	-	-	-	-
E	-	-	-	-	-	-	-	-	-	-	-	-	-	-	-	-	-	-	-	-	-	-	-	-
F	-	-	-	-	-	-	-	-	-	-	-	-	-	-	-	-	-	-	-	-	-	-	-	-
G	-	-	-	-	-	-	-	-	-	-	-	-	-	-	-	-	-	-	-	-	-	-	-	-
H	-	-	-	-	-	-	-	-	-	-	-	-	-	-	-	-	-	-	-	-	-	-	-	-
I	-	-	-	-	-	-	-	-	-	-	-	-	-	-	-	-	-	-	-	-	-	-	-	-
J	-	-	-	-	-	-	-	-	-	-	-	-	-	-	-	-	-	-	-	-	-	-	-	-
K	-	-	-	-	-	-	-	-	-	-	-	-	-	-	-	-	-	-	-	-	-	-	-	-
L	-	-	-	-	-	-	-	-	-	-	-	-	-	-	-	-	-	-	-	-	-	-	-	-
M	-	-	-	-	-	-	-	-	-	-	-	-	-	-	-	-	-	-	-	-	-	-	-	-
N	-	-	-	-	-	-	-	-	-	-	-	-	-	-	-	-	-	-	-	-	-	-	-	-
O	-	-	-	-	-	-	-	-	-	-	-	-	-	-	-	-	-	-	-	-	-	-	-	-
P	-	-	-	-	-	-	-	-	-	-	-	-	-	-	-	-	-	-	-	-	-	-	-	-
- - Undefined
Calculations:
Plate				1
Formula index				Calc 1
Formula name				Label ratio
Formula				Label ratio where X = Lilly FRET(1) channel 1 window 1 Y = Lilly FRET(1) channel 2 window 1
Auto export parameters:
Export format				Plate2
Include basic assay information				Yes
Place assay information at				End of file
Include basic plate information				Yes
Place plate information at				Beginning of plate
Include protocol information				Yes
Protocol info level				Large
Include error and warning information				Yes
Include background information				Yes
Add plate number to the file name				Yes
Each plate to separate file				No
Field separator to use				System
File name format				<DefaultDataFolder>\<Date>\<ProtocolName>_<AssayID>.csv
Operations:
Plate 1
Group 1
Measurement
Label				Lilly FRET(1)
Labels:
Lilly FRET				6000025
Light source				Laser
Top mirror				LANCE/DELFIA Bias
Bottom mirror				N/A
Exc. filter				N/A
Using of excitation filter				Top
Ems. filter				APC 665
Using of emission filter				Top
2nd ems. filter				Europium 615
Using of 2nd emission filter				Top
Measurement height				7.3 mm
Cycle				16600
Delay				30
Number of flashes				20
Number of flashes for 2nd detector				5
Number of sequence windows				1
Total time of windows				500
Excitation light				100%
Reference excitation light				100%
Reference AD gain				4
Reference signal				323509
Last edited				13-06-14 09:17:06
Last edited by				EnVision
Factory preset				No
Filters:
APC 665				205
Filter type				Emission
Description				M665 CWL=665nm BW=7 5nm Tmin=75%
Used with				Luminescence DELFIA - Time-resolved Fluorescence Fluorescence Intensity LANCE - Time-resolved Fluorescence
Last edited				26-02-19 14:51:38
Last edited by				Installation
Factory preset				Yes
Europium 615				203
Filter type				Emission
Description				M615 CWL=615nm BW=8 5nm Tmin=80%
Used with				Luminescence DELFIA - Time-resolved Fluorescence Fluorescence Intensity LANCE - Time-resolved FluorescenceLuminescence Absorbance DELFIA - Time-resolved Fluorescence Fluorescence Intensity LANCE - Time-resolved Fluorescence
Last edited				26-02-19 14:51:38
Last edited by				Installation
Factory preset				Yes
Mirror modules:
LANCE/DELFIA Bias				445
Used by				Top
Dual				No
Bias				Yes
Description				D400
Used with				Luminescence DELFIA - Time-resolved Fluorescence Fluorescence Intensity LANCE - Time-resolved Fluorescence
Last edited				26-02-19 14:51:38
Last edited by				Installation
Factory preset				Yes
Instrument:
Serial number				1040204
Nickname				EnVision
Normalization:
Notifications for plate 1 repeat 1:
WARNING: Plate height defined in the plate editor does not match the actual plate height. Measured height is 14.85 mm. Plate editor height is 14.35 mm. The results may be affected.
Exported with EnVision Workstation version 1.14.3049.528
