## Supplementary material for "Genome-wide arrayed CRISPR activation screen for prion protein modulators": Plate_LV_B.csv

Plate information
Plate	Repeat	Barcode	Measured height	Chamber temperature at start	Chamber temperature at end	Humidity at start	Humidity at end	Ambient temperature at start	Ambient temperature at end	Formula	Measurement date
1	1	=""	N/A	N/A	N/A	N/A	N/A	N/A	N/A	Calc 1: Label ratio = X / Y where X = Lilly FRET(1) channel 1 window 1 Y = Lilly FRET(1) channel 2 window 1	14-02-24 10:44:37
Background information
Plate	Label	Result	Signal	Flashes/Time	Meastime	MeasInfo
1	Lilly FRET	0	101	20	00:00:00.000	De=1st Ex=Top Em=Top Wdw=1 (14)
1	Lilly FRET	0	72	5	00:00:00.000	De=2nd Ex=Top Em=Top Wdw=1 (142)
Calculated results: Calc 1: Label ratio = X / Y where X = Lilly FRET(1) channel 1 window 1 Y = Lilly FRET(1) channel 2 window 1
	01	02	03	04	05	06	07	08	09	10	11	12	13	14	15	16	17	18	19	20	21	22	23	24
A	0.03879892038	0.05952365601	0.05099975213	0.04552705265	0.07118893933	0.04593055046	0.05162123147	0.0540566425	0.05992251762	0.03572269222	0.04684269679	0.04600945593	0.07443003548	0.03639019389	0.05042700855	0.04382172888	0.05484828976	0.04644366639	0.05270247999	0.05145110388	0.05262609493	0.05455014251	0.04704737638	0.02079075291
B	0.01862653891	0.04908107508	0.04347735323	0.05199897293	0.0360125334	0.05123157541	0.04705725848	0.03300505351	0.03372177611	0.03066225679	0.04604989971	0.04820974712	0.10980559247	0.04022480244	0.04881928125	0.04206298132	0.06638989324	0.0544853165	0.0422099985	0.04598045296	0.03943420787	0.04458092384	0.034236147	0.01629892449
C	0.08064516129	0.03711143931	0.04507601262	0.03250883392	0.11825666923	0.03553299492	0.04837422701	0.04118231495	0.05350916493	0.04174801762	0.03918152264	0.05036007345	0.03721284952	0.04082412394	0.04979797111	0.03184891283	0.04316783047	0.02589717756	0.04138970196	0.04179810159	0.04666394355	0.04323522701	0.03690337767	0.02033137876
D	0.01831935704	0.04796972932	0.03666873387	0.03589105308	0.03443985183	0.04312032598	0.04306715193	0.03087659404	0.03896309176	0.04661345237	0.04210677177	0.04639292902	0.11286694989	0.04161869675	0.0642178164	0.04487423575	0.05323612102	0.04492049534	0.04792412672	0.03910769362	0.03250310267	0.04210663255	0.02871165995	0.03693340795
E	0.15710723192	0.05638792531	0.05754054288	0.04543519742	0.11003152426	0.04638216195	0.05018560089	0.0409684812	0.0420314714	0.047980639	0.0423941203	0.04965007747	0.03599661531	0.04504129416	0.04435949058	0.03222520188	0.03837068533	0.04209174312	0.04562989575	0.03926233102	0.0379648914	0.04343025945	0.04058869326	0.01990729736
F	0.01755882459	0.04200187991	0.04508385177	0.04927082718	0.03189151798	0.04337477055	0.03496032949	0.03128537824	0.05415354626	0.05497511322	0.04465059953	0.04274124744	0.10400896682	0.04098379409	0.02392838571	0.04236190703	0.04974603572	0.04779680757	0.04646730837	0.04616621026	0.04385747261	0.0429780899	0.0593840085	0.07171314741
G	0.06303501946	0.03586781205	0.05630381042	0.03211423411	0.0988823905	0.04995288148	0.04618409787	0.03612210247	0.04425794732	0.0357827846	0.04724277801	0.04166071582	0.03633636851	0.05213701342	0.0440349245	0.03352269856	0.03716235591	0.03408032911	0.05198632815	0.03996746243	0.02886687083	0.04413146224	0.04507621809	0.02062065576
H	0.01834440042	0.04408323408	0.05169084199	0.04261207619	0.0329714429	0.04237183357	0.03917806434	0.04500559143	0.05100472727	0.04201407218	0.03847540747	0.04531193783	0.10188303792	0.05070107627	0.0421029005	0.04603936146	0.04177768767	0.04371195723	0.04490590621	0.03450239458	0.04523276422	0.04606852585	0.04881956278	0.05615763547
I	0.08356545961	0.04853885921	0.04488059751	0.04389720074	0.11238944168	0.03626336047	0.05892228973	0.03707238291	0.04549897407	0.0490585682	0.0426702965	0.04416227845	0.03580488722	0.04092824231	0.04044329408	0.04380530328	0.04431469095	0.04360609695	0.051878146	0.04691869498	0.04267362089	0.04722334078	0.05007771696	0.01987998087
J	0.01893530615	0.04007778134	0.04516363372	0.0392837553	0.03479402351	0.05073962967	0.04372923895	0.03912509979	0.03247543984	0.04457016084	0.04237413368	0.03862890716	0.1055717799	0.04231008165	0.03733869961	0.04665474166	0.04661420813	0.03968778453	0.03946829668	0.04094495098	0.03650390163	0.02931840652	0.07554614995	0.07131537242
K	0.0643394935	0.05018966815	0.04671016659	0.03976754401	0.10065000939	0.04424863448	0.03889194643	0.03884147767	0.04792014307	0.04559520284	0.04249751287	0.04677503154	0.03642187075	0.03808637736	0.02873401402	0.02601885233	0.03571507699	0.02864604526	0.0409774573	0.05690395312	0.04975814588	0.05315617091	0.05196517874	0.02068327641
L	0.01771171921	0.0443364052	0.04272948931	0.04742835051	0.03499358622	0.03773890151	0.03942057551	0.05753619643	0.05190213968	0.0330955798	0.05287993844	0.04649572152	0.11265176548	0.05603112263	0.0469314613	0.05258417422	0.05181955638	0.04958428815	0.03742097675	0.04454400711	0.05493766224	0.03520623295	0.049676423	0.02205882353
M	0.04867256637	0.03574878525	0.0421634196	0.02749371333	0.10326686339	0.04119103747	0.04403577222	0.05495325721	0.03726633498	0.03409191209	0.04619848674	0.04009352205	0.03639696256	0.04027272591	0.03716857105	0.0476254601	0.03279469095	0.04478571112	0.03073775001	0.04590779687	0.04490243595	0.03512788304	0.04384712433	0.02003190127
N	0.01778307645	0.04131772003	0.03255573601	0.03978702454	0.03635248838	0.06360285527	0.03882690044	0.03864283903	0.04887318706	0.03085135054	0.03962232972	0.04208264315	0.09788615167	0.03745680823	0.04283324462	0.03901062293	0.05143673716	0.0482557794	0.03225450046	0.0421597307	0.04504011397	0.04529564108	0.04065979763	0.11029411765
O	0.02155824508	0.04656330562	0.05004232364	0.02999662233	0.10998076354	0.03900018245	0.04876883473	0.04224192115	0.0318852302	0.0423584107	0.04453485336	0.03505574222	0.03721750097	0.052341097	0.03836909871	0.04165796091	0.04099451249	0.03820257188	0.04576721871	0.04086160271	0.04579444072	0.04764014413	0.05136384922	0.0202457334
P	0.01860289067	0.04569294857	0.04871336669	0.04294600789	0.07101182807	0.04773428301	0.03351401514	0.04419087438	0.04304339172	0.04864692357	0.0488681253	0.04196540157	0.06867127184	0.04644915857	0.03637549837	0.04263734353	0.04964686332	0.05036864795	0.05373465187	0.03543850975	0.05756961807	0.0305247225	0.05576471275	0.01845216768
Plate information
Plate	Repeat	Barcode	Measured height	Chamber temperature at start	Chamber temperature at end	Humidity at start	Humidity at end	Ambient temperature at start	Ambient temperature at end	Group	Label	ScanX	ScanY	Measinfo	Kinetics	Measurement date
1	1	=""	14.9	24.33	24.31	27.2	27	23.11	23.04	1	Lilly FRET(1)	0	0	De=1st Ex=Top Em=Top Wdw=1 (14)	0	14-02-24 10:44:37
Background information
Plate	Label	Result	Signal	Flashes/Time	Meastime	MeasInfo
1	Lilly FRET	0	101	20	00:00:00.000	De=1st Ex=Top Em=Top Wdw=1 (14)
1	Lilly FRET	0	72	5	00:00:00.000	De=2nd Ex=Top Em=Top Wdw=1 (142)
Results for Lilly FRET(1) - channel 1 window 1 (Counts)
	01	02	03	04	05	06	07	08	09	10	11	12	13	14	15	16	17	18	19	20	21	22	23	24
A	115	9232	7407	6650	10334	6636	7438	7902	8538	5160	6752	6520	10509	5182	7186	6285	7923	6659	7355	7320	7576	7828	6721	3011
B	2743	7069	6248	7493	5149	7313	6721	4722	4821	4348	6543	7151	15205	5640	6814	5948	9291	7874	5901	6450	5665	6337	4902	147
C	70	5302	6360	4600	16158	5033	6790	5803	8241	5923	5532	7021	5221	5663	6951	4447	6046	3650	5741	5817	6626	6064	5205	2864
D	2521	6605	5085	4931	4816	6233	6035	4305	5423	6558	5876	6708	15356	5784	9458	6246	7309	6232	6665	5503	4557	5826	4013	66
E	63	7640	7962	6191	14869	6307	6841	5506	5636	6483	6022	6761	4722	5950	5883	4302	5198	5735	6198	5463	5104	5822	5422	2680
F	2429	5675	6667	6676	3135	5813	4728	4615	7223	7356	5973	5711	13548	5374	3221	5692	6748	6402	6242	6204	5833	5716	7828	54
G	81	5048	7926	4552	13475	6891	6365	4957	6091	4944	6499	5834	5088	7163	6153	4644	5184	4722	7179	5503	4006	6060	6266	2937
H	2630	6292	7227	5897	4601	5826	5411	6238	6970	5810	5335	6297	13824	6939	5815	6391	5770	6018	6135	4726	6202	6388	6704	57
I	60	6732	6700	6050	16265	4984	8107	5050	6098	6691	5768	6097	4954	5605	5547	6010	6102	5962	7132	6342	5760	6450	6798	2743
J	2667	5503	6217	5443	4718	6867	5924	5293	4347	6027	5735	5628	13737	5721	5084	6338	6309	5405	5398	5600	4940	3944	10281	45
K	94	6933	6407	5885	13394	6011	5300	5316	6404	6159	5895	6302	4958	5158	3878	3558	4836	3872	5626	7622	6707	7141	7014	2840
L	2512	6110	6379	6502	4774	5132	5440	7761	7003	4589	7284	6390	14762	7547	6351	7181	7060	6751	5061	6015	7513	4826	6755	108
M	77	4922	5800	3772	13858	5539	6027	7436	4966	4635	6289	5436	4865	5381	5055	6366	4408	6063	4191	6160	6059	4726	5804	2675
N	2491	5649	4410	5455	4921	8438	5244	5181	6571	4121	5275	5640	12878	4954	5633	5211	6983	6496	4379	5736	6007	5999	5280	45
O	114	6412	6976	4174	14865	5344	6839	5847	4494	5904	6141	4789	5194	7198	5364	5782	5700	5288	6334	5636	6216	6452	7020	2821
P	2654	6351	6815	6034	9810	6608	4767	6088	6055	6707	6705	5742	9464	6398	5018	5886	6931	6975	7466	4874	8013	4114	7643	103
Plate information
Plate	Repeat	Barcode	Measured height	Chamber temperature at start	Chamber temperature at end	Humidity at start	Humidity at end	Ambient temperature at start	Ambient temperature at end	Group	Label	ScanX	ScanY	Measinfo	Kinetics	Measurement date
1	1	=""	14.9	24.33	24.31	27.2	27	23.11	23.04	1	Lilly FRET(1)	0	0	De=2nd Ex=Top Em=Top Wdw=1 (142)	0	14-02-24 10:44:37
Background information
Plate	Label	Result	Signal	Flashes/Time	Meastime	MeasInfo
1	Lilly FRET	0	101	20	00:00:00.000	De=1st Ex=Top Em=Top Wdw=1 (14)
1	Lilly FRET	0	72	5	00:00:00.000	De=2nd Ex=Top Em=Top Wdw=1 (142)
Results for Lilly FRET(1) - channel 2 window 1 (Counts)
	01	02	03	04	05	06	07	08	09	10	11	12	13	14	15	16	17	18	19	20	21	22	23	24
A	2964	155098	145236	146067	145163	144479	144088	146180	142484	144446	144142	141710	141193	142401	142503	143422	144453	143378	139557	142271	143959	143501	142856	144824
B	147263	144027	143707	144099	142978	142744	142826	143069	142964	141803	142085	148331	138472	140212	139576	141407	139946	144516	139801	140277	143657	142146	143182	9019
C	868	142867	141095	141500	136635	141643	140364	140910	154011	141875	141189	139416	140301	138717	139584	139628	140058	140942	138706	139169	141994	140256	141044	140866
D	137614	137691	138674	137388	139838	144549	140130	139426	139183	140689	139550	144591	136054	138976	147280	139189	137294	138734	139074	140714	140202	138363	139769	1787
E	401	135490	138372	136260	135134	135979	136314	134396	134090	135117	142048	136173	131179	132101	132621	133498	135468	136250	135832	139141	134440	134054	133584	134624
F	138335	135113	147880	135496	98302	134018	135239	147513	133380	133806	133772	133618	130258	131125	134610	134366	135649	133942	134331	134384	132999	132998	131820	753
G	1285	140739	140772	141744	136273	137950	137818	137229	137625	138167	137566	140036	140025	137388	139730	138533	139496	138555	138094	137687	138775	137317	139009	142430
H	143368	142730	139812	138388	139545	137497	138113	138605	136654	138287	138660	138970	135685	136861	138114	138816	138112	137674	136619	136976	137113	138663	137322	1015
I	718	138693	149285	137822	144720	137439	137588	136220	134025	136388	135176	138059	138361	136947	137155	137198	137697	136724	137476	135170	134978	136585	135749	137978
J	140848	137308	137655	138556	135598	135338	135470	135284	133855	135225	135342	145694	130120	135216	136159	135849	135345	136188	136768	136769	135328	134523	136089	631
K	1461	138136	137165	147985	133075	135846	136275	136864	133639	135080	138714	134730	136127	135429	134962	136747	135405	135167	137295	133945	134792	134340	134975	137309
L	141827	137810	149288	137091	136425	135987	137999	134889	134927	138659	137746	137432	131041	134693	135325	136562	136242	136152	135245	135035	136755	137078	135980	4896
M	1582	137683	137560	137195	134196	134471	136866	135315	133257	135956	136130	135583	133665	133614	136002	133668	134412	135378	136347	134182	134937	134537	132369	133537
N	140077	136721	135460	137105	135369	132667	135061	134074	134450	133576	133132	134022	131561	132259	131510	133579	135759	134616	135764	136054	133370	132441	129858	408
O	5288	137705	139402	139149	135160	137025	140233	138417	140943	139382	137892	136611	139558	137521	139800	138797	139043	138420	138396	137929	135737	135432	136672	139338
P	142666	138993	139900	140502	138146	138433	142239	137766	140672	137871	137206	136827	137816	137742	137950	138048	139606	138479	138942	137534	139188	134776	137058	5582
Basic assay information
Assay ID:				19180
Assay Started:				14-02-24 10:39:43
Assay Finished:				14-02-24 10:44:44
Assay Exported:				14-02-24 10:44:44
Protocol ID:				100202
Protocol Name:				Lilly FRET_384
Serial#:				="1040204"
Protocol information
Protocol:
Protocol name				Lilly FRET_384
Number of assay repeats				1
Start assay repeat each				N/A
Number of plate repeats				1
Start plate repeat each				N/A
Is label meas. height used				Yes
Height of measurement				Defined in label
Is gripper height used				No
Mode of measurement				By Columns bi-directional
Rotated plate				No
Soft move				No
Protocol notes
Plate type:
Name of the plate type				384 OptiPlate
Number of rows				16
Number of columns				24
Number of the wells in the plate				384
Height of the plate				14.35 mm
Coordinates of corners:
384 OptiPlate + Lilly FRET
12.1 mm x------------------------------------------------------- x 115.6 mm
9 mm 9 mm
12.1 mm x------------------------------------------------------- x 115.6 mm
76.5 mm 76.5 mm
Platemap:
Plate				1
Group				1
	01	02	03	04	05	06	07	08	09	10	11	12	13	14	15	16	17	18	19	20	21	22	23	24
A	-	-	-	-	-	-	-	-	-	-	-	-	-	-	-	-	-	-	-	-	-	-	-	-
B	-	-	-	-	-	-	-	-	-	-	-	-	-	-	-	-	-	-	-	-	-	-	-	-
C	-	-	-	-	-	-	-	-	-	-	-	-	-	-	-	-	-	-	-	-	-	-	-	-
D	-	-	-	-	-	-	-	-	-	-	-	-	-	-	-	-	-	-	-	-	-	-	-	-
E	-	-	-	-	-	-	-	-	-	-	-	-	-	-	-	-	-	-	-	-	-	-	-	-
F	-	-	-	-	-	-	-	-	-	-	-	-	-	-	-	-	-	-	-	-	-	-	-	-
G	-	-	-	-	-	-	-	-	-	-	-	-	-	-	-	-	-	-	-	-	-	-	-	-
H	-	-	-	-	-	-	-	-	-	-	-	-	-	-	-	-	-	-	-	-	-	-	-	-
I	-	-	-	-	-	-	-	-	-	-	-	-	-	-	-	-	-	-	-	-	-	-	-	-
J	-	-	-	-	-	-	-	-	-	-	-	-	-	-	-	-	-	-	-	-	-	-	-	-
K	-	-	-	-	-	-	-	-	-	-	-	-	-	-	-	-	-	-	-	-	-	-	-	-
L	-	-	-	-	-	-	-	-	-	-	-	-	-	-	-	-	-	-	-	-	-	-	-	-
M	-	-	-	-	-	-	-	-	-	-	-	-	-	-	-	-	-	-	-	-	-	-	-	-
N	-	-	-	-	-	-	-	-	-	-	-	-	-	-	-	-	-	-	-	-	-	-	-	-
O	-	-	-	-	-	-	-	-	-	-	-	-	-	-	-	-	-	-	-	-	-	-	-	-
P	-	-	-	-	-	-	-	-	-	-	-	-	-	-	-	-	-	-	-	-	-	-	-	-
- - Undefined
Calculations:
Plate				1
Formula index				Calc 1
Formula name				Label ratio
Formula				Label ratio where X = Lilly FRET(1) channel 1 window 1 Y = Lilly FRET(1) channel 2 window 1
Auto export parameters:
Export format				Plate2
Include basic assay information				Yes
Place assay information at				End of file
Include basic plate information				Yes
Place plate information at				Beginning of plate
Include protocol information				Yes
Protocol info level				Large
Include error and warning information				Yes
Include background information				Yes
Add plate number to the file name				Yes
Each plate to separate file				No
Field separator to use				System
File name format				<DefaultDataFolder>\<Date>\<ProtocolName>_<AssayID>.csv
Operations:
Plate 1
Group 1
Measurement
Label				Lilly FRET(1)
Labels:
Lilly FRET				6000025
Light source				Laser
Top mirror				LANCE/DELFIA Bias
Bottom mirror				N/A
Exc. filter				N/A
Using of excitation filter				Top
Ems. filter				APC 665
Using of emission filter				Top
2nd ems. filter				Europium 615
Using of 2nd emission filter				Top
Measurement height				7.3 mm
Cycle				16600
Delay				30
Number of flashes				20
Number of flashes for 2nd detector				5
Number of sequence windows				1
Total time of windows				500
Excitation light				100%
Reference excitation light				100%
Reference AD gain				4
Reference signal				323509
Last edited				13-06-14 09:17:06
Last edited by				EnVision
Factory preset				No
Filters:
APC 665				205
Filter type				Emission
Description				M665 CWL=665nm BW=7 5nm Tmin=75%
Used with				Luminescence DELFIA - Time-resolved Fluorescence Fluorescence Intensity LANCE - Time-resolved Fluorescence
Last edited				26-02-19 14:51:38
Last edited by				Installation
Factory preset				Yes
Europium 615				203
Filter type				Emission
Description				M615 CWL=615nm BW=8 5nm Tmin=80%
Used with				Luminescence DELFIA - Time-resolved Fluorescence Fluorescence Intensity LANCE - Time-resolved FluorescenceLuminescence Absorbance DELFIA - Time-resolved Fluorescence Fluorescence Intensity LANCE - Time-resolved Fluorescence
Last edited				26-02-19 14:51:38
Last edited by				Installation
Factory preset				Yes
Mirror modules:
LANCE/DELFIA Bias				445
Used by				Top
Dual				No
Bias				Yes
Description				D400
Used with				Luminescence DELFIA - Time-resolved Fluorescence Fluorescence Intensity LANCE - Time-resolved Fluorescence
Last edited				26-02-19 14:51:38
Last edited by				Installation
Factory preset				Yes
Instrument:
Serial number				1040204
Nickname				EnVision
Normalization:
Notifications for plate 1 repeat 1:
WARNING: Plate height defined in the plate editor does not match the actual plate height. Measured height is 14.90 mm. Plate editor height is 14.35 mm. The results may be affected.
Exported with EnVision Workstation version 1.14.3049.528
