## Supplementary material for "Genome-wide arrayed CRISPR activation screen for prion protein modulators": Plate_LVI_A.csv

Plate information
Plate	Repeat	Barcode	Measured height	Chamber temperature at start	Chamber temperature at end	Humidity at start	Humidity at end	Ambient temperature at start	Ambient temperature at end	Formula	Measurement date
1	1	=""	N/A	N/A	N/A	N/A	N/A	N/A	N/A	Calc 1: Label ratio = X / Y where X = Lilly FRET(1) channel 1 window 1 Y = Lilly FRET(1) channel 2 window 1	14-02-24 10:50:16
Background information
Plate	Label	Result	Signal	Flashes/Time	Meastime	MeasInfo
1	Lilly FRET	0	101	20	00:00:00.000	De=1st Ex=Top Em=Top Wdw=1 (14)
1	Lilly FRET	0	72	5	00:00:00.000	De=2nd Ex=Top Em=Top Wdw=1 (142)
Calculated results: Calc 1: Label ratio = X / Y where X = Lilly FRET(1) channel 1 window 1 Y = Lilly FRET(1) channel 2 window 1
	01	02	03	04	05	06	07	08	09	10	11	12	13	14	15	16	17	18	19	20	21	22	23	24
A	0.03659776347	0.07228611324	0.07011067521	0.07100118253	0.07104906613	0.06854250176	0.07204763197	0.07197769068	0.07337290958	0.07241299606	0.07279257056	0.07067942803	0.07377740602	0.07153191034	0.06309821285	0.07354214522	0.0737620061	0.07146344616	0.07266050093	0.07190839914	0.07286886082	0.07299939788	0.07560553257	0.02048850128
B	0.01843081154	0.03807089015	0.0511197931	0.03998150027	0.05692441355	0.04371079885	0.04213746657	0.04292056554	0.04718452331	0.04956723027	0.05650298075	0.05475340983	0.0463912337	0.05421603997	0.05746961191	0.04960363217	0.04403327807	0.05837360249	0.06478120735	0.06598044112	0.06448565532	0.06711837848	0.12671424367	0.02917933131
C	0.14842300557	0.13712757564	0.0571255757	0.05604309101	0.04786598112	0.04049677999	0.06379836062	0.04727386414	0.04414399859	0.05170287728	0.03240149681	0.05270551547	0.04575875601	0.05190443366	0.03797142015	0.05476906742	0.04455005968	0.0388441391	0.06357895693	0.06502121737	0.06549875025	0.06619365798	0.03784493312	0.02049216283
D	0.0179221925	0.03689548429	0.05196291874	0.03361314849	0.03784537298	0.04745161915	0.04240370721	0.03510821175	0.04731778041	0.04991137638	0.06156914111	0.05307539683	0.05466674582	0.04764441072	0.04589722261	0.05661311904	0.04337159444	0.05381533822	0.06431658083	0.0633326183	0.06454213603	0.0657834934	0.12928605603	0.08925619835
E	0.02898958627	0.11788365643	0.05396969697	0.04801582857	0.04736718115	0.0428352306	0.05567981351	0.0366477792	0.04069229953	0.04417744509	0.04558279231	0.04601121495	0.05496586019	0.05247249426	0.04805384929	0.04849529804	0.03560191339	0.04775732161	0.06495420571	0.06495309028	0.06496707389	0.06697053631	0.03786366068	0.01934947413
F	0.01817121615	0.03889239794	0.05613441671	0.05162421007	0.05568790723	0.03167200437	0.04750325339	0.04400638527	0.04179972759	0.0527181111	0.05960380819	0.05198712514	0.05301489106	0.05857281289	0.05109703024	0.04858017923	0.05601946367	0.06537530266	0.06440407419	0.06780531951	0.06539673247	0.06568358585	0.11998721965	0.0854816825
G	1.1000	0.1215680714	0.0541921115	0.05388640818	0.05269983752	0.04784919546	0.04702226298	0.04956479864	0.06550131342	0.04950487971	0.06430525558	0.04998368969	0.04214990225	0.06139985941	0.05521997418	0.05189943109	0.05030237784	0.06040591024	0.06463173324	0.06408272883	0.06382978723	0.06647094784	0.03697125666	0.02066243227
H	0.01822326728	0.03634578287	0.04799908053	0.05684933348	0.04581441993	0.03882885236	0.03878821174	0.05416282932	0.04896888382	0.03597594002	0.05382571771	0.04127080094	0.05800597206	0.05031052236	0.04677109015	0.0450051291	0.04945122525	0.04624022342	0.0630789881	0.05894787135	0.06212807853	0.06271445317	0.11533736012	0.0278093999
I	0.88000	0.11052931565	0.0449688937	0.03189104076	0.04226618705	0.03319767442	0.05848354008	0.04253522856	0.04511140159	0.04113944918	0.03637592869	0.04578520092	0.05000963291	0.05041188073	0.05314397145	0.04592325096	0.03382916053	0.05658519379	0.06302619442	0.06258931546	0.06361474435	0.0644627741	0.03798222567	0.02115594957
J	0.0173557447	0.03687373539	0.06297681037	0.06269019637	0.06467200958	0.06074228584	0.06215645443	0.06357170172	0.06072435645	0.06542563984	0.06209877568	0.06069508177	0.0631459997	0.0627157526	0.0628306244	0.06193905239	0.05958778314	0.06264805164	0.06213609626	0.06196559184	0.06352571768	0.05932579367	0.11513594102	0.0338716443
K	0.26377952756	0.12110540207	0.06527558051	0.06573511817	0.06314896604	0.06271084953	0.06356330083	0.06503096362	0.06409660938	0.06209280976	0.06380702628	0.06177910018	0.06302942321	0.06549517221	0.06274649613	0.06161507302	0.06282616215	0.06505092667	0.06447430807	0.06276769897	0.06347456292	0.06552835701	0.03704226713	0.01983231707
L	0.01715650789	0.03875802998	0.06291247672	0.0610704715	0.06240032184	0.06292774826	0.06597580244	0.06349438786	0.06291650477	0.06347470417	0.06452349389	0.06147334774	0.06334057998	0.06217055278	0.06348278439	0.06066141268	0.06344646937	0.06307375349	0.06315368137	0.06233661033	0.06522096393	0.06486269913	0.11302903032	0.70588235294
M	0.63333333333	0.12319511796	0.06293766345	0.06286927423	0.06214231995	0.06433417568	0.06435903036	0.06470837102	0.06235581189	0.06289778012	0.06479076373	0.0614534127	0.06407743839	0.06271023016	0.06085408188	0.06016015942	0.06240392795	0.06294466984	0.06266236908	0.06316527028	0.06392731934	0.06512776385	0.03594803019	0.02057579761
N	0.01829035946	0.03831433768	0.0618052976	0.06156230139	0.06352516485	0.05941370465	0.06048336542	0.06174925749	0.0616886512	0.0620049024	0.06139308124	0.06061498942	0.06020912677	0.06049937918	0.06019401187	0.06074958188	0.0594119314	0.06088820731	0.06063349805	0.05975679488	0.06227647631	0.05814366097	0.11119591474	1.28571428571
O	0.0206907044	0.12232346408	0.06074889648	0.06407957309	0.06290285451	0.06101307987	0.06309407224	0.06423372599	0.06400300049	0.06502822545	0.05902870544	0.06094980169	0.06298630218	0.06370521607	0.06070328542	0.06105374792	0.06228906389	0.06285190035	0.06188810928	0.06105780429	0.06441705986	0.06187810479	0.03594401143	0.01903188166
P	0.01856016801	0.07375827698	0.07003923533	0.06895413344	0.07135041263	0.07073599598	0.06954703435	0.07175682489	0.06827803681	0.06952945172	0.06736886015	0.06809100791	0.06445663771	0.07100049197	0.0712199224	0.06911963572	0.06876478762	0.07202400037	0.07032798125	0.07270000305	0.07102597275	0.07109127863	0.07458673796	0.03224087397
Plate information
Plate	Repeat	Barcode	Measured height	Chamber temperature at start	Chamber temperature at end	Humidity at start	Humidity at end	Ambient temperature at start	Ambient temperature at end	Group	Label	ScanX	ScanY	Measinfo	Kinetics	Measurement date
1	1	=""	14.85	24.33	24.26	27.5	27	23.01	23.43	1	Lilly FRET(1)	0	0	De=1st Ex=Top Em=Top Wdw=1 (14)	0	14-02-24 10:50:16
Background information
Plate	Label	Result	Signal	Flashes/Time	Meastime	MeasInfo
1	Lilly FRET	0	101	20	00:00:00.000	De=1st Ex=Top Em=Top Wdw=1 (14)
1	Lilly FRET	0	72	5	00:00:00.000	De=2nd Ex=Top Em=Top Wdw=1 (142)
Results for Lilly FRET(1) - channel 1 window 1 (Counts)
	01	02	03	04	05	06	07	08	09	10	11	12	13	14	15	16	17	18	19	20	21	22	23	24
A	108	10302	9990	10027	10016	9627	10092	10505	10135	10025	10033	9866	10408	10037	8636	10277	10260	9953	10229	9998	10003	10184	10435	2899
B	2654	5495	7432	5792	8190	6293	6019	6284	6717	6895	7753	7535	6452	7499	7995	6883	6002	8166	8924	9115	8874	9252	17223	48
C	80	19639	7839	7689	6526	5540	8725	6502	6011	7044	4416	7166	6215	7078	5155	7428	6121	5213	8397	8596	8831	8807	5132	2803
D	2519	5435	7399	4757	5294	6613	5957	4779	6462	6899	8367	7062	7367	6530	6235	7658	5887	7281	8692	8562	8646	8829	17024	54
E	103	15768	7124	6431	6233	5697	7070	4812	5370	6008	6010	6154	7229	6944	6368	6441	4741	6332	8638	8564	8514	8801	5025	2583
F	2493	5357	7634	7099	7410	4292	6388	5927	5432	6926	7832	6929	7010	7737	6798	6424	7299	8640	8473	8841	8490	8766	15397	63
G	66	16290	7543	8001	7233	6554	6461	6896	8877	6924	8932	6742	5735	8560	7743	7070	6962	8295	8819	8781	8826	9351	5100	2879
H	2542	5219	6682	8461	6510	5501	5366	7469	6701	5048	7314	5734	7984	6821	6393	6186	6835	6391	8600	8143	8582	8828	15677	171
I	66	14544	5985	4395	5781	4568	7680	5542	6143	5615	4950	6294	6749	6952	7222	6333	4594	7700	8609	8453	8667	8925	5291	2940
J	2347	4884	8321	8508	9288	8445	8447	8312	8011	9029	8232	8161	8382	8557	8516	8309	7884	8463	8324	8421	8659	8157	15368	323
K	67	15509	8706	8736	8636	8588	8597	8842	8556	8387	8589	8243	8423	8852	8448	8290	8355	8852	8703	8397	8463	9107	4984	2602
L	2370	5249	8446	8432	8686	8551	8894	8672	8582	8706	8761	8308	8595	8551	8579	8236	8526	8664	8520	8465	8731	8742	14694	48
M	57	15827	8062	8736	8676	8885	8841	8871	8433	8588	8805	8404	8599	8520	8134	8091	8363	8564	8418	8474	8479	8704	4806	2788
N	2448	5456	8652	8621	8834	8107	8201	8441	8259	8297	8160	8023	7952	7991	7893	7991	7757	7782	7902	7838	8132	5735	14132	54
O	136	16687	8519	8826	8744	8499	8762	8790	8703	8893	7954	8237	8516	8487	8041	8290	8416	8495	8300	8126	8369	8246	4856	2626
P	2616	10493	10068	9608	10107	9856	9745	9962	8596	9213	9044	9083	8458	9525	9655	9047	9155	9435	9334	9549	9388	9304	9904	121
Plate information
Plate	Repeat	Barcode	Measured height	Chamber temperature at start	Chamber temperature at end	Humidity at start	Humidity at end	Ambient temperature at start	Ambient temperature at end	Group	Label	ScanX	ScanY	Measinfo	Kinetics	Measurement date
1	1	=""	14.85	24.33	24.26	27.5	27	23.01	23.43	1	Lilly FRET(1)	0	0	De=2nd Ex=Top Em=Top Wdw=1 (142)	0	14-02-24 10:50:16
Background information
Plate	Label	Result	Signal	Flashes/Time	Meastime	MeasInfo
1	Lilly FRET	0	101	20	00:00:00.000	De=1st Ex=Top Em=Top Wdw=1 (14)
1	Lilly FRET	0	72	5	00:00:00.000	De=2nd Ex=Top Em=Top Wdw=1 (142)
Results for Lilly FRET(1) - channel 2 window 1 (Counts)
	01	02	03	04	05	06	07	08	09	10	11	12	13	14	15	16	17	18	19	20	21	22	23	24
A	2951	142517	142489	141223	140973	140453	140074	145948	138130	138442	137830	139588	141073	140315	136866	139743	139096	139274	140778	139038	137274	139508	138019	141494
B	143998	144336	145384	144867	143875	143969	142842	146410	142356	139104	137214	137617	139078	138317	139117	138760	136306	139892	137756	138147	137612	137846	135920	1645
C	539	143217	137224	137198	136339	136801	136759	137539	136168	136240	136290	135963	135821	136366	135760	135624	137396	134203	132072	132203	134827	133049	135606	136784
D	140552	147308	142390	141522	139885	139363	140483	136122	136566	138225	135896	133056	134762	137057	135847	135269	135734	135296	135144	135191	133959	134213	131677	605
E	3553	133759	132000	133935	131589	132998	126976	131304	131966	135997	131848	133750	131518	132336	132518	132817	133167	132587	132986	131849	131051	131416	132713	133492
F	137195	137739	135995	137513	133063	135514	134475	134685	129953	131378	131401	133283	132227	132092	133041	132235	130294	132160	131560	130388	129823	133458	128322	737
G	60	133999	139190	148479	137249	136972	137403	139131	135524	139865	138900	134884	136062	139414	140221	136225	138403	137321	136450	137026	138274	140678	137945	139335
H	139492	143593	139211	148832	142095	141673	138341	137899	136842	140316	135883	138936	137641	135578	136687	137451	138217	138213	136337	138139	138134	140765	135923	6149
I	75	131585	133092	137813	136776	137600	131319	130292	136174	136487	136079	137468	134954	137904	135895	137904	135800	136078	136594	135055	136242	138452	139302	138968
J	135229	132452	132128	135715	143617	139030	135899	130750	131924	138004	132563	134459	132740	136441	135539	134148	132309	135088	133964	135898	136307	137495	133477	9536
K	254	128062	133373	132897	136756	136946	135251	135966	133486	135072	134609	133427	133636	135155	134637	134545	132986	136078	134984	133779	133329	138978	134549	131200
L	138140	135430	134250	138070	139198	135886	134807	136579	136403	137157	135780	135148	135695	137541	135139	135770	134381	137363	134909	135795	133868	134777	130002	68
M	90	128471	128095	138955	139615	138107	137370	137092	135240	136539	135899	136754	134197	135863	133664	134491	134014	136056	134339	134156	132635	133645	133693	135499
N	133841	142401	139988	140037	139063	136450	135591	136698	133882	133812	132914	132360	132073	132084	131126	131540	130563	127808	130324	131165	130579	98635	127091	42
O	6573	136417	140233	137735	139008	139298	138872	136844	135978	136756	134748	135144	135204	133223	132464	135782	135112	135159	134113	133087	129919	133262	135099	137979
P	140947	142262	143748	139339	141653	139335	140121	138830	125897	132505	134246	133395	131220	134154	135566	130889	133135	130998	132721	131348	132177	130874	132785	3753
Basic assay information
Assay ID:				19181
Assay Started:				14-02-24 10:45:21
Assay Finished:				14-02-24 10:50:23
Assay Exported:				14-02-24 10:50:23
Protocol ID:				100202
Protocol Name:				Lilly FRET_384
Serial#:				="1040204"
Protocol information
Protocol:
Protocol name				Lilly FRET_384
Number of assay repeats				1
Start assay repeat each				N/A
Number of plate repeats				1
Start plate repeat each				N/A
Is label meas. height used				Yes
Height of measurement				Defined in label
Is gripper height used				No
Mode of measurement				By Columns bi-directional
Rotated plate				No
Soft move				No
Protocol notes
Plate type:
Name of the plate type				384 OptiPlate
Number of rows				16
Number of columns				24
Number of the wells in the plate				384
Height of the plate				14.35 mm
Coordinates of corners:
384 OptiPlate + Lilly FRET
12.1 mm x------------------------------------------------------- x 115.6 mm
9 mm 9 mm
12.1 mm x------------------------------------------------------- x 115.6 mm
76.5 mm 76.5 mm
Platemap:
Plate				1
Group				1
	01	02	03	04	05	06	07	08	09	10	11	12	13	14	15	16	17	18	19	20	21	22	23	24
A	-	-	-	-	-	-	-	-	-	-	-	-	-	-	-	-	-	-	-	-	-	-	-	-
B	-	-	-	-	-	-	-	-	-	-	-	-	-	-	-	-	-	-	-	-	-	-	-	-
C	-	-	-	-	-	-	-	-	-	-	-	-	-	-	-	-	-	-	-	-	-	-	-	-
D	-	-	-	-	-	-	-	-	-	-	-	-	-	-	-	-	-	-	-	-	-	-	-	-
E	-	-	-	-	-	-	-	-	-	-	-	-	-	-	-	-	-	-	-	-	-	-	-	-
F	-	-	-	-	-	-	-	-	-	-	-	-	-	-	-	-	-	-	-	-	-	-	-	-
G	-	-	-	-	-	-	-	-	-	-	-	-	-	-	-	-	-	-	-	-	-	-	-	-
H	-	-	-	-	-	-	-	-	-	-	-	-	-	-	-	-	-	-	-	-	-	-	-	-
I	-	-	-	-	-	-	-	-	-	-	-	-	-	-	-	-	-	-	-	-	-	-	-	-
J	-	-	-	-	-	-	-	-	-	-	-	-	-	-	-	-	-	-	-	-	-	-	-	-
K	-	-	-	-	-	-	-	-	-	-	-	-	-	-	-	-	-	-	-	-	-	-	-	-
L	-	-	-	-	-	-	-	-	-	-	-	-	-	-	-	-	-	-	-	-	-	-	-	-
M	-	-	-	-	-	-	-	-	-	-	-	-	-	-	-	-	-	-	-	-	-	-	-	-
N	-	-	-	-	-	-	-	-	-	-	-	-	-	-	-	-	-	-	-	-	-	-	-	-
O	-	-	-	-	-	-	-	-	-	-	-	-	-	-	-	-	-	-	-	-	-	-	-	-
P	-	-	-	-	-	-	-	-	-	-	-	-	-	-	-	-	-	-	-	-	-	-	-	-
- - Undefined
Calculations:
Plate				1
Formula index				Calc 1
Formula name				Label ratio
Formula				Label ratio where X = Lilly FRET(1) channel 1 window 1 Y = Lilly FRET(1) channel 2 window 1
Auto export parameters:
Export format				Plate2
Include basic assay information				Yes
Place assay information at				End of file
Include basic plate information				Yes
Place plate information at				Beginning of plate
Include protocol information				Yes
Protocol info level				Large
Include error and warning information				Yes
Include background information				Yes
Add plate number to the file name				Yes
Each plate to separate file				No
Field separator to use				System
File name format				<DefaultDataFolder>\<Date>\<ProtocolName>_<AssayID>.csv
Operations:
Plate 1
Group 1
Measurement
Label				Lilly FRET(1)
Labels:
Lilly FRET				6000025
Light source				Laser
Top mirror				LANCE/DELFIA Bias
Bottom mirror				N/A
Exc. filter				N/A
Using of excitation filter				Top
Ems. filter				APC 665
Using of emission filter				Top
2nd ems. filter				Europium 615
Using of 2nd emission filter				Top
Measurement height				7.3 mm
Cycle				16600
Delay				30
Number of flashes				20
Number of flashes for 2nd detector				5
Number of sequence windows				1
Total time of windows				500
Excitation light				100%
Reference excitation light				100%
Reference AD gain				4
Reference signal				323509
Last edited				13-06-14 09:17:06
Last edited by				EnVision
Factory preset				No
Filters:
APC 665				205
Filter type				Emission
Description				M665 CWL=665nm BW=7 5nm Tmin=75%
Used with				Luminescence DELFIA - Time-resolved Fluorescence Fluorescence Intensity LANCE - Time-resolved Fluorescence
Last edited				26-02-19 14:51:38
Last edited by				Installation
Factory preset				Yes
Europium 615				203
Filter type				Emission
Description				M615 CWL=615nm BW=8 5nm Tmin=80%
Used with				Luminescence DELFIA - Time-resolved Fluorescence Fluorescence Intensity LANCE - Time-resolved FluorescenceLuminescence Absorbance DELFIA - Time-resolved Fluorescence Fluorescence Intensity LANCE - Time-resolved Fluorescence
Last edited				26-02-19 14:51:38
Last edited by				Installation
Factory preset				Yes
Mirror modules:
LANCE/DELFIA Bias				445
Used by				Top
Dual				No
Bias				Yes
Description				D400
Used with				Luminescence DELFIA - Time-resolved Fluorescence Fluorescence Intensity LANCE - Time-resolved Fluorescence
Last edited				26-02-19 14:51:38
Last edited by				Installation
Factory preset				Yes
Instrument:
Serial number				1040204
Nickname				EnVision
Normalization:
Notifications for plate 1 repeat 1:
WARNING: Plate height defined in the plate editor does not match the actual plate height. Measured height is 14.85 mm. Plate editor height is 14.35 mm. The results may be affected.
Exported with EnVision Workstation version 1.14.3049.528
