## Supplementary material for "Genome-wide arrayed CRISPR activation screen for prion protein modulators": Plate_LVI_B.csv

Plate information
Plate	Repeat	Barcode	Measured height	Chamber temperature at start	Chamber temperature at end	Humidity at start	Humidity at end	Ambient temperature at start	Ambient temperature at end	Formula	Measurement date
1	1	=""	N/A	N/A	N/A	N/A	N/A	N/A	N/A	Calc 1: Label ratio = X / Y where X = Lilly FRET(1) channel 1 window 1 Y = Lilly FRET(1) channel 2 window 1	14-02-24 10:55:55
Background information
Plate	Label	Result	Signal	Flashes/Time	Meastime	MeasInfo
1	Lilly FRET	0	106	20	00:00:00.000	De=1st Ex=Top Em=Top Wdw=1 (14)
1	Lilly FRET	0	76	5	00:00:00.000	De=2nd Ex=Top Em=Top Wdw=1 (142)
Calculated results: Calc 1: Label ratio = X / Y where X = Lilly FRET(1) channel 1 window 1 Y = Lilly FRET(1) channel 2 window 1
	01	02	03	04	05	06	07	08	09	10	11	12	13	14	15	16	17	18	19	20	21	22	23	24
A	0.02236817057	0.07156813645	0.0710110779	0.06954488647	0.07176757221	0.07183622029	0.07440346296	0.07316658038	0.07386384049	0.07079388924	0.07022615564	0.0721122077	0.07433471972	0.06884486567	0.07416294114	0.07234975314	0.07435912149	0.07471871878	0.07391516824	0.07547597783	0.07150830747	0.0738211922	0.07725911675	0.02085761306
B	0.01846151713	0.03829431556	0.05121354604	0.04366458108	0.05843803928	0.04660868571	0.04634096092	0.04451960292	0.05099162189	0.04949391773	0.05519144283	0.05394626364	0.04714684742	0.05616785102	0.05654492695	0.04771074784	0.04536884108	0.05818302895	0.06693828778	0.06490469626	0.06727436771	0.06552823182	0.13869755334	0.0213023481
C	0.03509347327	0.11176388919	0.05342735347	0.05222254763	0.04803966014	0.03930645936	0.0679129992	0.0455351607	0.04578900774	0.05483487556	0.03270141146	0.05181339465	0.04417215815	0.05013841669	0.0349786893	0.05569818387	0.04392236977	0.03991942327	0.06513099627	0.06317355819	0.0591899616	0.06416055973	0.03670919974	0.01974655647
D	0.01850116601	0.03772126291	0.05423438091	0.0332878189	0.03737044887	0.0460107614	0.04298578095	0.03643629869	0.04700198631	0.04879562044	0.06265122076	0.04956677622	0.05576995726	0.04576423228	0.04465478025	0.05469393155	0.04314314978	0.05204829541	0.06448386236	0.06359279112	0.06168393294	0.06724206135	0.12351241454	0.17441860465
E	0.03819558775	0.11112539123	0.05269813567	0.04930488319	0.0465370847	0.04275511565	0.05747873787	0.0418106042	0.04072287186	0.04454146496	0.04470064116	0.04429932137	0.0534186905	0.05132604464	0.04867296718	0.0480111581	0.03524061011	0.04744050592	0.06512912749	0.06301015557	0.06349218487	0.06417743397	0.03853499607	0.01970891676
F	0.01741475157	0.03802090263	0.05993990195	0.05422242732	0.05685450965	0.03366552962	0.04793298864	0.04300566398	0.04483436651	0.05101027077	0.0590792378	0.05030384118	0.04917585747	0.05710266378	0.05039869301	0.03802161749	0.05290415529	0.05720818601	0.06304414665	0.06290424003	0.06487398205	0.06622136528	0.11334203939	0.24840764331
G	0.07619047619	0.11356751675	0.0536614888	0.05063794412	0.05436867073	0.04685114849	0.04887198535	0.05243369576	0.06769416298	0.04982324348	0.06140899324	0.04940503534	0.04504004614	0.06102923273	0.05590853163	0.05574131136	0.05003929032	0.0618911302	0.06317570052	0.06243623298	0.0630468292	0.06480327833	0.03683992667	0.0199303116
H	0.01756705968	0.03663739379	0.04979923717	0.05467747285	0.04616204691	0.03822813355	0.03919418148	0.05248428978	0.05017693302	0.03617013729	0.05314548549	0.0397610763	0.05519320479	0.05053901048	0.04674777487	0.04337813269	0.0480219333	0.04615803502	0.06232176849	0.06097480179	0.05603616073	0.06256617576	0.12000179308	0.1091954023
I	0.07382550336	0.0961744492	0.0454196088	0.03052109964	0.04163034787	0.0362721756	0.05766274463	0.04270804031	0.04518290539	0.03990812309	0.03732916546	0.04547923381	0.05346177436	0.05204667799	0.05424932309	0.04609951574	0.03399725275	0.05463882381	0.0634223773	0.06336560491	0.06347360743	0.06394413571	0.03850412724	0.0196645165
J	0.01760605569	0.03667536774	0.06610706903	0.06443358921	0.06538370476	0.06246402692	0.06092636753	0.06453404664	0.06166211975	0.06434841028	0.05898030221	0.06281642188	0.06260545376	0.06145255485	0.06266183681	0.0630186972	0.0627077611	0.06190694375	0.0630453639	0.06239539399	0.0628606112	0.06306919178	0.11282963946	0.02278481013
K	0.04203425013	0.10411986685	0.0641125823	0.06302613601	0.06038888519	0.06320940209	0.06416207508	0.06314700558	0.06701433259	0.0614667946	0.05885867506	0.06151735472	0.0653381581	0.06332878642	0.0641893413	0.06345609065	0.06289256198	0.06313659259	0.06319172516	0.06288329926	0.06324582339	0.06617489607	0.03800501657	0.019440154
L	0.01840404509	0.03747970544	0.06468802009	0.06231877755	0.06412091121	0.06430474438	0.06345904155	0.06451469575	0.06326073265	0.06229295273	0.06468847547	0.06295146602	0.06449625065	0.05963544176	0.0619592706	0.06047773056	0.06357463221	0.06170339663	0.06211161982	0.06140331549	0.06190932849	0.06384596266	0.12152483164	0.08321964529
M	0.04434423149	0.10813856303	0.06353274481	0.06213800606	0.06025259432	0.06133571292	0.06528795188	0.0628667781	0.06093607424	0.06307209389	0.06274318707	0.06023839776	0.06521172784	0.0643016852	0.06341128235	0.06369412634	0.06360769497	0.06196444699	0.06239188436	0.06162032648	0.06161748716	0.06021354544	0.03707704479	0.0195670338
N	0.01817714689	0.03848832057	0.06167881586	0.06163729229	0.060467453	0.06087075201	0.06255243566	0.0613537921	0.0640013843	0.06198950491	0.05982384622	0.05963749462	0.06022075977	0.05955102325	0.06079505982	0.06100345102	0.06007711391	0.0588310468	0.05792464903	0.05889159562	0.0602264117	0.06250524309	0.1116727094	1.02631578947
O	0.04269662921	0.09756738604	0.06214039957	0.05969647839	0.06080451741	0.06182901426	0.06480478018	0.0632665051	0.06403693008	0.06119919995	0.05785723615	0.06048594929	0.06343387539	0.05822647219	0.06310116452	0.06261662254	0.06156359255	0.06257677792	0.06227013505	0.06045326761	0.06231125275	0.06307241421	0.0368716276	0.0198550338
P	0.01892842367	0.07449752403	0.07033064009	0.06998063076	0.0730079637	0.07272255193	0.06889048442	0.06951291513	0.07140914937	0.06800201115	0.06542478702	0.06644750024	0.06665845512	0.06764352415	0.06808029984	0.06606906708	0.06557673882	0.06706265857	0.06615549622	0.06549711131	0.06646623566	0.06800958073	0.06921783768	0.0626223092
Plate information
Plate	Repeat	Barcode	Measured height	Chamber temperature at start	Chamber temperature at end	Humidity at start	Humidity at end	Ambient temperature at start	Ambient temperature at end	Group	Label	ScanX	ScanY	Measinfo	Kinetics	Measurement date
1	1	=""	14.9	24.28	24.26	27.2	27	23.11	23.14	1	Lilly FRET(1)	0	0	De=1st Ex=Top Em=Top Wdw=1 (14)	0	14-02-24 10:55:55
Background information
Plate	Label	Result	Signal	Flashes/Time	Meastime	MeasInfo
1	Lilly FRET	0	106	20	00:00:00.000	De=1st Ex=Top Em=Top Wdw=1 (14)
1	Lilly FRET	0	76	5	00:00:00.000	De=2nd Ex=Top Em=Top Wdw=1 (142)
Results for Lilly FRET(1) - channel 1 window 1 (Counts)
	01	02	03	04	05	06	07	08	09	10	11	12	13	14	15	16	17	18	19	20	21	22	23	24
A	235	10146	10096	9905	10192	10032	10399	10317	10280	9991	9887	10149	10098	9661	10169	10199	10367	10320	10285	10648	9929	10228	10682	2953
B	2663	5452	7265	6246	8195	6522	6523	6292	7194	6929	7621	7453	6566	7833	7814	6739	6208	8213	9299	8993	9395	8964	18968	88
C	107	15295	7357	7311	6570	5400	9336	6316	6310	7520	4497	6986	6006	6828	4801	7615	6063	5410	8604	8406	7953	8510	5072	2688
D	2626	5221	7462	4632	5131	6362	5886	4978	6460	6685	8545	6636	7529	6173	6086	7441	5855	7087	8703	8518	8187	9349	16585	45
E	116	14699	7126	6671	6292	5771	7691	5628	5478	5907	5940	5888	7076	6671	6448	6437	4711	6744	8582	8283	8303	8429	5145	2642
F	2409	5144	8338	7285	7594	4530	6369	5725	5974	6829	7869	6730	6492	7550	6725	5076	6977	7556	8407	8403	8731	8655	14581	39
G	72	15221	7980	7005	8080	6476	6592	7224	9206	7216	8545	6668	6169	8522	7770	7652	6941	8367	8590	8445	8712	8998	4984	2797
H	2524	5144	6933	7583	6495	5323	5432	7333	7104	5098	7337	5565	7726	6990	6413	6084	6726	6442	8545	8283	7773	8450	16062	57
I	66	13196	6323	3868	5779	4997	7802	5921	6298	5473	5135	6280	7409	7203	7854	6540	4653	7533	8870	8574	8789	8745	5355	2701
J	2498	5044	8986	8864	8837	8465	8329	8830	8408	8812	7303	8524	8497	8397	9099	8497	8470	8377	8504	8388	8596	8622	14962	135
K	81	14044	8861	8580	8165	8487	8722	8546	9702	8392	8078	8385	8974	8496	8554	8512	8371	8486	8553	8490	8533	8962	5091	2555
L	2617	5171	8862	8597	8782	8665	8602	8712	8638	8537	8766	8558	8687	8045	8379	8340	8604	8380	8506	8360	8457	8734	15898	61
M	118	14491	8701	8454	8239	8317	8770	8538	8214	8620	8498	8202	8761	8570	8398	8621	8653	8439	8512	8384	8217	8070	4874	2576
N	2547	5472	8309	8194	8064	8028	8276	8173	8507	8151	8042	7900	8080	7685	7876	8043	8040	7826	7695	7736	8028	8196	14538	39
O	95	13364	8597	8174	8356	8489	8850	8615	8781	8445	7974	8332	8652	7928	8594	8490	8329	8456	8364	8021	8212	8264	4838	2679
P	2745	10230	9723	9466	9846	9803	9403	9419	9717	9197	8970	8954	9200	9062	9282	8793	8692	8908	8697	8684	8821	9001	9223	64
Plate information
Plate	Repeat	Barcode	Measured height	Chamber temperature at start	Chamber temperature at end	Humidity at start	Humidity at end	Ambient temperature at start	Ambient temperature at end	Group	Label	ScanX	ScanY	Measinfo	Kinetics	Measurement date
1	1	=""	14.9	24.28	24.26	27.2	27	23.11	23.14	1	Lilly FRET(1)	0	0	De=2nd Ex=Top Em=Top Wdw=1 (142)	0	14-02-24 10:55:55
Background information
Plate	Label	Result	Signal	Flashes/Time	Meastime	MeasInfo
1	Lilly FRET	0	106	20	00:00:00.000	De=1st Ex=Top Em=Top Wdw=1 (14)
1	Lilly FRET	0	76	5	00:00:00.000	De=2nd Ex=Top Em=Top Wdw=1 (142)
Results for Lilly FRET(1) - channel 2 window 1 (Counts)
	01	02	03	04	05	06	07	08	09	10	11	12	13	14	15	16	17	18	19	20	21	22	23	24
A	10506	141767	142175	142426	142014	139651	139765	141007	139175	141128	140788	140739	135845	140330	137117	140968	139418	138118	139146	141078	138851	138551	138262	141579
B	144246	142371	141857	143045	140234	139931	140761	141331	141082	139997	138083	138156	139267	139457	138191	141247	136834	141158	138919	138557	139652	136796	136758	4131
C	3049	136851	137701	139997	136762	137382	137470	138706	137806	137139	137517	134830	135968	136183	137255	136719	138039	135523	132103	133062	134364	132636	138167	136125
D	141937	138410	137588	139150	137301	138272	136929	136622	137441	137000	136390	133880	135001	134887	136290	136048	135711	136162	134964	133946	132725	139035	134278	258
E	3037	132274	135223	135301	135204	134978	133806	134607	134519	132618	132884	132914	132463	129973	132476	134073	133681	142157	131769	131455	130772	131339	133515	134051
F	138331	135294	139106	134354	133569	134559	132873	133122	133246	133875	133194	133787	132016	132218	133436	133503	131880	132079	133351	133584	134584	130698	128646	157
G	945	134026	148710	138335	148615	138225	134883	137774	135994	144832	139149	134966	136967	139638	138977	137277	138711	135189	135970	135258	138183	138851	135288	140339
H	143678	140403	139219	138686	140700	139243	138592	139718	141579	140945	138055	139961	139981	138309	137183	140255	140061	139564	137111	135843	138714	135057	133848	522
I	894	137209	139213	126732	138817	137764	135304	138639	139389	137140	137560	138085	138585	138395	144776	141867	136864	137869	139856	135310	138467	136760	139076	137354
J	141883	137531	135931	137568	135156	135518	136706	136827	136356	136942	123821	135697	135723	136642	145208	134833	135071	135316	134887	134433	136747	136707	132607	5925
K	1927	134883	138210	136134	135207	134268	135937	135335	144775	136529	137244	136303	137347	134157	133262	134140	133100	134407	135350	135012	134918	135429	133956	131429
L	142197	137968	136996	137952	136960	134749	135552	135039	136546	137046	135511	135946	134690	134903	135234	137902	135337	135811	136947	136149	136603	136798	130821	733
M	2661	134004	136953	136052	136741	135598	134328	135811	134797	136669	135441	136159	134347	133278	132437	135350	136037	136191	136428	136059	133355	134023	131456	131650
N	140121	142173	134714	132939	133361	131886	132305	133211	132919	131490	134428	132467	134173	129049	129550	131845	133828	133025	132845	131360	133297	131125	130184	38
O	2225	136972	138348	136926	137424	137298	136564	136170	137124	137992	137822	137751	136394	136158	136194	135587	135291	135130	134318	132681	131790	131024	131212	134928
P	145020	137320	138247	135266	134862	134800	136492	135500	136075	135246	137104	134753	138017	133967	136339	133088	132547	132831	131463	132586	132714	132349	133246	1022
Basic assay information
Assay ID:				19182
Assay Started:				14-02-24 10:51:00
Assay Finished:				14-02-24 10:56:02
Assay Exported:				14-02-24 10:56:02
Protocol ID:				100202
Protocol Name:				Lilly FRET_384
Serial#:				="1040204"
Protocol information
Protocol:
Protocol name				Lilly FRET_384
Number of assay repeats				1
Start assay repeat each				N/A
Number of plate repeats				1
Start plate repeat each				N/A
Is label meas. height used				Yes
Height of measurement				Defined in label
Is gripper height used				No
Mode of measurement				By Columns bi-directional
Rotated plate				No
Soft move				No
Protocol notes
Plate type:
Name of the plate type				384 OptiPlate
Number of rows				16
Number of columns				24
Number of the wells in the plate				384
Height of the plate				14.35 mm
Coordinates of corners:
384 OptiPlate + Lilly FRET
12.1 mm x------------------------------------------------------- x 115.6 mm
9 mm 9 mm
12.1 mm x------------------------------------------------------- x 115.6 mm
76.5 mm 76.5 mm
Platemap:
Plate				1
Group				1
	01	02	03	04	05	06	07	08	09	10	11	12	13	14	15	16	17	18	19	20	21	22	23	24
A	-	-	-	-	-	-	-	-	-	-	-	-	-	-	-	-	-	-	-	-	-	-	-	-
B	-	-	-	-	-	-	-	-	-	-	-	-	-	-	-	-	-	-	-	-	-	-	-	-
C	-	-	-	-	-	-	-	-	-	-	-	-	-	-	-	-	-	-	-	-	-	-	-	-
D	-	-	-	-	-	-	-	-	-	-	-	-	-	-	-	-	-	-	-	-	-	-	-	-
E	-	-	-	-	-	-	-	-	-	-	-	-	-	-	-	-	-	-	-	-	-	-	-	-
F	-	-	-	-	-	-	-	-	-	-	-	-	-	-	-	-	-	-	-	-	-	-	-	-
G	-	-	-	-	-	-	-	-	-	-	-	-	-	-	-	-	-	-	-	-	-	-	-	-
H	-	-	-	-	-	-	-	-	-	-	-	-	-	-	-	-	-	-	-	-	-	-	-	-
I	-	-	-	-	-	-	-	-	-	-	-	-	-	-	-	-	-	-	-	-	-	-	-	-
J	-	-	-	-	-	-	-	-	-	-	-	-	-	-	-	-	-	-	-	-	-	-	-	-
K	-	-	-	-	-	-	-	-	-	-	-	-	-	-	-	-	-	-	-	-	-	-	-	-
L	-	-	-	-	-	-	-	-	-	-	-	-	-	-	-	-	-	-	-	-	-	-	-	-
M	-	-	-	-	-	-	-	-	-	-	-	-	-	-	-	-	-	-	-	-	-	-	-	-
N	-	-	-	-	-	-	-	-	-	-	-	-	-	-	-	-	-	-	-	-	-	-	-	-
O	-	-	-	-	-	-	-	-	-	-	-	-	-	-	-	-	-	-	-	-	-	-	-	-
P	-	-	-	-	-	-	-	-	-	-	-	-	-	-	-	-	-	-	-	-	-	-	-	-
- - Undefined
Calculations:
Plate				1
Formula index				Calc 1
Formula name				Label ratio
Formula				Label ratio where X = Lilly FRET(1) channel 1 window 1 Y = Lilly FRET(1) channel 2 window 1
Auto export parameters:
Export format				Plate2
Include basic assay information				Yes
Place assay information at				End of file
Include basic plate information				Yes
Place plate information at				Beginning of plate
Include protocol information				Yes
Protocol info level				Large
Include error and warning information				Yes
Include background information				Yes
Add plate number to the file name				Yes
Each plate to separate file				No
Field separator to use				System
File name format				<DefaultDataFolder>\<Date>\<ProtocolName>_<AssayID>.csv
Operations:
Plate 1
Group 1
Measurement
Label				Lilly FRET(1)
Labels:
Lilly FRET				6000025
Light source				Laser
Top mirror				LANCE/DELFIA Bias
Bottom mirror				N/A
Exc. filter				N/A
Using of excitation filter				Top
Ems. filter				APC 665
Using of emission filter				Top
2nd ems. filter				Europium 615
Using of 2nd emission filter				Top
Measurement height				7.3 mm
Cycle				16600
Delay				30
Number of flashes				20
Number of flashes for 2nd detector				5
Number of sequence windows				1
Total time of windows				500
Excitation light				100%
Reference excitation light				100%
Reference AD gain				4
Reference signal				323509
Last edited				13-06-14 09:17:06
Last edited by				EnVision
Factory preset				No
Filters:
APC 665				205
Filter type				Emission
Description				M665 CWL=665nm BW=7 5nm Tmin=75%
Used with				Luminescence DELFIA - Time-resolved Fluorescence Fluorescence Intensity LANCE - Time-resolved Fluorescence
Last edited				26-02-19 14:51:38
Last edited by				Installation
Factory preset				Yes
Europium 615				203
Filter type				Emission
Description				M615 CWL=615nm BW=8 5nm Tmin=80%
Used with				Luminescence DELFIA - Time-resolved Fluorescence Fluorescence Intensity LANCE - Time-resolved FluorescenceLuminescence Absorbance DELFIA - Time-resolved Fluorescence Fluorescence Intensity LANCE - Time-resolved Fluorescence
Last edited				26-02-19 14:51:38
Last edited by				Installation
Factory preset				Yes
Mirror modules:
LANCE/DELFIA Bias				445
Used by				Top
Dual				No
Bias				Yes
Description				D400
Used with				Luminescence DELFIA - Time-resolved Fluorescence Fluorescence Intensity LANCE - Time-resolved Fluorescence
Last edited				26-02-19 14:51:38
Last edited by				Installation
Factory preset				Yes
Instrument:
Serial number				1040204
Nickname				EnVision
Normalization:
Notifications for plate 1 repeat 1:
WARNING: Plate height defined in the plate editor does not match the actual plate height. Measured height is 14.90 mm. Plate editor height is 14.35 mm. The results may be affected.
Exported with EnVision Workstation version 1.14.3049.528
