## Supplementary material for "Genome-wide arrayed CRISPR activation screen for prion protein modulators": Plate_LVII_A.csv

Plate information
Plate	Repeat	Barcode	Measured height	Chamber temperature at start	Chamber temperature at end	Humidity at start	Humidity at end	Ambient temperature at start	Ambient temperature at end	Formula	Measurement date
1	1	=""	N/A	N/A	N/A	N/A	N/A	N/A	N/A	Calc 1: Label ratio = X / Y where X = Lilly FRET(1) channel 1 window 1 Y = Lilly FRET(1) channel 2 window 1	21-02-24 11:08:45
Background information
Plate	Label	Result	Signal	Flashes/Time	Meastime	MeasInfo
1	Lilly FRET	0	77	20	00:00:00.000	De=1st Ex=Top Em=Top Wdw=1 (14)
1	Lilly FRET	0	61	5	00:00:00.000	De=2nd Ex=Top Em=Top Wdw=1 (142)
Calculated results: Calc 1: Label ratio = X / Y where X = Lilly FRET(1) channel 1 window 1 Y = Lilly FRET(1) channel 2 window 1
	01	02	03	04	05	06	07	08	09	10	11	12	13	14	15	16	17	18	19	20	21	22	23	24
A	0.02047884355	0.05898074427	0.04486000691	0.04881346062	0.07026124383	0.05757149884	0.07137003914	0.0416096585	0.05283407619	0.05124542328	0.04441749255	0.05714205329	0.07593394599	0.05985624413	0.05681507018	0.03271428772	0.05411650335	0.09098604975	0.0431276901	0.06485052008	0.06392882857	0.0525808991	0.04259553297	0.02102504005
B	0.01889793052	0.04319317455	0.05344640077	0.05216521568	0.03768351788	0.04639676401	0.0577050755	0.04410022843	0.04749154948	0.04106218895	0.0495898869	0.05155191118	0.11294680267	0.0480382098	0.05938259254	0.036324696	0.05283016171	0.02922583601	0.04477204477	0.05150331677	0.03125464994	0.04421857846	0.04929029124	0.04781879195
C	0.07010710808	0.04283611453	0.03880734872	0.04354159229	0.11212200932	0.03747119242	0.05111681071	0.03949074704	0.05061318035	0.05209464013	0.05296957097	0.02874286199	0.03900775283	0.04639142137	0.06657229872	0.04901771475	0.03660746387	0.04492141601	0.0643179025	0.0415333391	0.04744951558	0.04489338634	0.05110803723	0.02092428656
D	0.01828779599	0.03095624927	0.03729278791	0.04420981724	0.03708661019	0.04302510045	0.05168136216	0.05483868631	0.05017702267	0.05271310118	0.03377614573	0.0518389071	0.12265786215	0.0471865774	0.04583464873	0.04961632748	0.04580407405	0.04581357466	0.04369435876	0.04341168196	0.03503349169	0.05131236873	0.04816264085	0.20238095238
E	0.04144055254	0.06077858701	0.04396600235	0.04385797811	0.11721427974	0.04899974211	0.05190265779	0.04267749136	0.05055595851	0.05335104528	0.04350441952	0.05425372528	0.03888656501	0.04056823543	0.0532463964	0.04328306325	0.05381853569	0.04929348469	0.04298251422	0.04959553575	0.05627135881	0.0469021727	0.0473989304	0.0195853981
F	0.01830715089	0.05431121961	0.05277426082	0.05534456694	0.03756975965	0.04723838296	0.04125535413	0.04337736916	0.05066153261	0.0461159615	0.05161447779	0.05359498558	0.11322957796	0.0435894964	0.05361158786	0.05391359126	0.04473828548	0.04856661553	0.06489573288	0.05002430179	0.05304768612	0.03688851438	0.06930256597	0.04465849387
G	0.08877928483	0.05630045981	0.04395651954	0.03780981741	0.10497904275	0.0499316104	0.05977933219	0.05846878957	0.06161504667	0.04121189311	0.0409010505	0.03808328861	0.03720423073	0.04509799653	0.0603329453	0.03328363477	0.03450048919	0.04357980556	0.05043811369	0.03645912786	0.04320798046	0.05302030159	0.04948495695	0.02056283956
H	0.01799725729	0.04777304555	0.04643877934	0.05149875314	0.03757328122	0.04755648016	0.02667870036	0.04003610529	0.06631023876	0.05305216102	0.03204705166	0.04523531026	0.09900922859	0.04494834197	0.04441135249	0.04339454655	0.04938171707	0.04445542827	0.05672809637	0.04365422252	0.04893564412	0.04983842538	0.04415061168	0.03958944282
I	0.07369498465	0.04058462743	0.05313129235	0.04367515565	0.11111866507	0.05177182049	0.04543591545	0.04600550154	0.03834196891	0.04510671695	0.04942069107	0.04011012345	0.03765078857	0.05234243294	0.04496187465	0.0416709835	0.04491212686	0.0489373273	0.04025058616	0.05179362415	0.04698509812	0.04816640918	0.04935528547	0.02048199759
J	0.01863358504	0.03606210614	0.05423390081	0.04931881904	0.0365744016	0.04730047562	0.05242593932	0.0485777236	0.04203314852	0.04518900852	0.06414046403	0.04310518501	0.09856298441	0.03589474229	0.04323786764	0.04114665165	0.04223888189	0.05032124759	0.04377795039	0.04563024207	0.0629373814	0.05530417295	0.0444505409	0.02503209243
K	0.05865921788	0.04687294849	0.04252197273	0.04249826813	0.08750128452	0.04914589958	0.04321010316	0.08252753658	0.04075537213	0.04662137213	0.04734460762	0.04043801039	0.03775986737	0.04788213628	0.04535747203	0.04473845382	0.05072898542	0.03106972084	0.04557156407	0.05053715545	0.03965203766	0.04232792619	0.04586674267	0.02055014293
L	0.01787040741	0.04826519595	0.04624770207	0.05600509811	0.03720504847	0.04733523175	0.05892831854	0.05314192729	0.04955173883	0.05648371487	0.04616592476	0.05498670462	0.10634795566	0.05845925748	0.04605464693	0.05947576141	0.03917094075	0.04920208799	0.0463891751	0.03938762363	0.03591764565	0.05260652046	0.04713120897	0.04417670683
M	0.03519458545	0.04608761712	0.05816707122	0.04116091508	0.10101002465	0.0508826965	0.04658294936	0.06699954336	0.05003720238	0.0532623857	0.05771319935	0.04819313376	0.03956227044	0.05591230847	0.04511888938	0.04616728675	0.07195217368	0.0448310697	0.04197832041	0.04705310561	0.05157603937	0.03464530344	0.04100544943	0.02062390794
N	0.01754942764	0.05191517708	0.05270629726	0.05513231156	0.03716487398	0.05503793921	0.0544967572	0.05259249358	0.06290008974	0.04884537059	0.05348219273	0.06036252624	0.10426969744	0.04528143146	0.05828653817	0.0437547621	0.0461718957	0.04982869963	0.04773354295	0.05460549954	0.05444189433	0.05621708525	0.05631183516	0.02843016069
O	0.0366703337	0.04354293047	0.03813706732	0.04927079227	0.11298519719	0.04528736134	0.05204380196	0.03706789743	0.04612956918	0.04927180767	0.04203050413	0.05536753462	0.03809420053	0.03878259854	0.05381729888	0.05164593574	0.03746843573	0.04645546764	0.03248507463	0.04985413434	0.05469982439	0.04465440516	0.04157236537	0.02085873821
P	0.01868264821	0.05603635731	0.0534257309	0.0558528956	0.07190306752	0.0571424435	0.0421569397	0.04873798209	0.06101474383	0.04582056893	0.05210278492	0.05103976732	0.06796837808	0.06571938656	0.04726382614	0.05467219264	0.05461605823	0.0575327431	0.05508881681	0.05392906341	0.04418866177	0.05255873111	0.05112970227	0.020225413
Plate information
Plate	Repeat	Barcode	Measured height	Chamber temperature at start	Chamber temperature at end	Humidity at start	Humidity at end	Ambient temperature at start	Ambient temperature at end	Group	Label	ScanX	ScanY	Measinfo	Kinetics	Measurement date
1	1	=""	14.85	24.87	24.75	27	27.4	23.5	23.14	1	Lilly FRET(1)	0	0	De=1st Ex=Top Em=Top Wdw=1 (14)	0	21-02-24 11:08:45
Background information
Plate	Label	Result	Signal	Flashes/Time	Meastime	MeasInfo
1	Lilly FRET	0	77	20	00:00:00.000	De=1st Ex=Top Em=Top Wdw=1 (14)
1	Lilly FRET	0	61	5	00:00:00.000	De=2nd Ex=Top Em=Top Wdw=1 (142)
Results for Lilly FRET(1) - channel 1 window 1 (Counts)
	01	02	03	04	05	06	07	08	09	10	11	12	13	14	15	16	17	18	19	20	21	22	23	24
A	272	8408	6489	7041	10056	8193	10103	6052	7539	7390	6409	8124	10783	8544	8092	4654	7682	12790	6012	9115	8968	7481	6036	3032
B	2745	6146	7519	7406	5326	6538	8170	6255	6758	5825	7116	7318	15635	6789	8310	5156	7393	4147	6232	7174	4411	6243	6900	57
C	72	6053	5378	6098	15343	5268	7115	5512	7111	7343	7440	4067	5444	6498	9312	6854	5091	6308	8792	5763	6504	6211	7094	2938
D	2510	4268	5190	6038	5126	5804	7145	7569	6902	7419	4691	7149	16346	6505	6243	6841	6314	6328	5978	5925	4749	6987	6548	51
E	84	8220	6016	5986	15422	6650	7083	5793	6761	7189	5857	7351	5113	5503	7170	5852	7300	6670	5843	6879	7525	6284	6337	2652
F	2523	7386	7086	7505	5049	6317	5596	5907	6789	6180	6979	7191	14740	5878	7247	7189	6036	6458	8614	6690	7005	4903	9118	51
G	72	7873	6094	5237	14702	6936	8230	7989	8429	5694	5665	5251	5118	6215	8448	4621	4831	6083	6873	5019	5908	7229	6788	2903
H	2546	6618	6434	7166	5076	6515	3695	5500	9054	7263	4419	6265	13121	6143	6084	5995	6713	6116	7714	5911	6531	6786	6027	54
I	72	5598	7230	6047	14710	7020	6208	6255	5143	6207	6748	5478	5178	7079	6044	5631	6146	6659	5442	7004	6328	6516	6664	2825
J	2591	4910	7327	6737	4963	6335	7031	6416	5663	6111	8592	5777	13073	4852	5826	5552	5730	6673	5805	6115	8292	7370	5995	78
K	84	6426	5825	5828	11921	6646	5885	11044	5540	6313	6383	5447	5102	6422	6053	6063	6764	4217	6054	6694	5365	5785	6115	2818
L	2502	6616	6239	7558	5085	6433	7906	7152	6627	7634	6233	7341	13632	7807	6164	7987	5201	6598	6123	5197	4794	6961	6289	66
M	104	6370	7860	5619	13361	6926	6258	8950	6725	7217	7650	6404	5224	7488	6110	6130	9472	5991	5472	6196	6833	4623	5478	2821
N	2433	7014	7054	7367	5093	7384	7386	7082	8411	6500	7085	7909	13578	6028	7681	5800	6100	6574	6194	7143	7140	7483	7570	92
O	100	5972	5262	6875	15273	6218	7186	5116	6402	6790	5776	7640	5245	5315	7403	7071	5134	6329	4353	6716	7351	6111	5731	2925
P	2656	7731	7432	7785	10023	7894	5908	6656	8347	6282	7115	6914	9423	8982	6507	7506	7609	7863	7626	7125	6012	7025	7065	131
Plate information
Plate	Repeat	Barcode	Measured height	Chamber temperature at start	Chamber temperature at end	Humidity at start	Humidity at end	Ambient temperature at start	Ambient temperature at end	Group	Label	ScanX	ScanY	Measinfo	Kinetics	Measurement date
1	1	=""	14.85	24.87	24.75	27	27.4	23.5	23.14	1	Lilly FRET(1)	0	0	De=2nd Ex=Top Em=Top Wdw=1 (142)	0	21-02-24 11:08:45
Background information
Plate	Label	Result	Signal	Flashes/Time	Meastime	MeasInfo
1	Lilly FRET	0	77	20	00:00:00.000	De=1st Ex=Top Em=Top Wdw=1 (14)
1	Lilly FRET	0	61	5	00:00:00.000	De=2nd Ex=Top Em=Top Wdw=1 (142)
Results for Lilly FRET(1) - channel 2 window 1 (Counts)
	01	02	03	04	05	06	07	08	09	10	11	12	13	14	15	16	17	18	19	20	21	22	23	24
A	13282	142555	144650	144243	143123	142310	141558	145447	142692	144208	144290	142172	142005	142742	142427	142262	141953	140571	139400	140554	140281	142276	141705	144209
B	145254	142291	140683	141972	141335	140915	141582	141836	142299	141858	143497	141954	138428	141325	139940	141942	139939	141895	139194	139292	141131	141185	139987	1192
C	1027	141306	138582	140050	136842	140588	139191	139577	140497	140955	140458	141496	139562	140069	139878	139827	139070	140423	136696	138756	137072	138350	138804	140411
D	137250	137872	139169	136576	138217	134898	138251	138023	137553	140743	138885	137908	133265	137857	136207	137878	137848	138125	136814	136484	135556	136166	135956	252
E	2027	135245	136833	136486	131571	135715	136467	135739	133733	134749	134630	135493	131485	135648	134657	135203	135641	135312	135939	138702	133727	133981	133695	135407
F	137815	135994	134270	135605	134390	133726	135643	136177	134007	134010	135214	134173	130178	134849	135176	133343	134918	132972	132736	133735	132051	132914	131568	1142
G	811	139839	138637	138509	140047	138910	137673	136637	136801	138164	138505	137882	137565	137811	140023	138837	140027	139583	136266	137661	136734	136344	137173	141177
H	141466	138530	138548	139149	135096	136995	138500	137376	136540	136903	137891	138498	132523	136668	136992	138151	135941	137576	135982	135405	133461	136160	136510	1364
I	977	137934	136078	138454	132381	135595	136632	135962	134135	137607	136542	136574	137527	135244	134425	135130	136845	136072	135203	135229	134681	135281	135021	137926
J	139050	136154	135100	136601	135696	133931	134113	132077	134727	135232	133956	134021	132636	135173	134743	134932	135657	132608	132601	134012	131750	133263	134869	3116
K	1432	137094	136988	137135	136238	135230	136195	133822	135933	135410	134820	134700	135117	134121	133451	135521	133336	135727	132846	132457	135302	136671	133321	137128
L	140008	137076	134904	134952	136675	135903	134163	134583	133739	135154	135013	133505	128183	133546	133841	134290	132777	134100	131992	131945	133472	132322	133436	1494
M	2955	138215	135128	136513	132274	136117	134341	133583	134400	135499	132552	132882	132045	133924	135420	132778	131643	133635	130353	131681	132484	133438	133592	136783
N	138637	135105	133836	133624	137038	134162	135531	134658	133720	133073	132474	131025	130220	133123	131780	132557	132115	131932	129762	130811	131149	133109	134430	3236
O	2727	137152	137976	139535	135177	137301	138076	138017	138783	137807	137424	137987	137685	137046	137558	136913	137022	136238	134000	134713	134388	136851	137856	140229
P	142164	137964	139109	139384	139396	138146	140143	136567	136803	137100	136557	135463	138638	136672	137674	137291	139318	136670	138431	132118	136053	133660	138178	6477
Basic assay information
Assay ID:				19185
Assay Started:				21-02-24 11:02:45
Assay Finished:				21-02-24 11:08:52
Assay Exported:				21-02-24 11:08:52
Protocol ID:				100202
Protocol Name:				Lilly FRET_384
Serial#:				="1040204"
Protocol information
Protocol:
Protocol name				Lilly FRET_384
Number of assay repeats				1
Start assay repeat each				N/A
Number of plate repeats				1
Start plate repeat each				N/A
Is label meas. height used				Yes
Height of measurement				Defined in label
Is gripper height used				No
Mode of measurement				By Columns bi-directional
Rotated plate				No
Soft move				No
Protocol notes
Plate type:
Name of the plate type				384 OptiPlate
Number of rows				16
Number of columns				24
Number of the wells in the plate				384
Height of the plate				14.35 mm
Coordinates of corners:
384 OptiPlate + Lilly FRET
12.1 mm x------------------------------------------------------- x 115.6 mm
9 mm 9 mm
12.1 mm x------------------------------------------------------- x 115.6 mm
76.5 mm 76.5 mm
Platemap:
Plate				1
Group				1
	01	02	03	04	05	06	07	08	09	10	11	12	13	14	15	16	17	18	19	20	21	22	23	24
A	-	-	-	-	-	-	-	-	-	-	-	-	-	-	-	-	-	-	-	-	-	-	-	-
B	-	-	-	-	-	-	-	-	-	-	-	-	-	-	-	-	-	-	-	-	-	-	-	-
C	-	-	-	-	-	-	-	-	-	-	-	-	-	-	-	-	-	-	-	-	-	-	-	-
D	-	-	-	-	-	-	-	-	-	-	-	-	-	-	-	-	-	-	-	-	-	-	-	-
E	-	-	-	-	-	-	-	-	-	-	-	-	-	-	-	-	-	-	-	-	-	-	-	-
F	-	-	-	-	-	-	-	-	-	-	-	-	-	-	-	-	-	-	-	-	-	-	-	-
G	-	-	-	-	-	-	-	-	-	-	-	-	-	-	-	-	-	-	-	-	-	-	-	-
H	-	-	-	-	-	-	-	-	-	-	-	-	-	-	-	-	-	-	-	-	-	-	-	-
I	-	-	-	-	-	-	-	-	-	-	-	-	-	-	-	-	-	-	-	-	-	-	-	-
J	-	-	-	-	-	-	-	-	-	-	-	-	-	-	-	-	-	-	-	-	-	-	-	-
K	-	-	-	-	-	-	-	-	-	-	-	-	-	-	-	-	-	-	-	-	-	-	-	-
L	-	-	-	-	-	-	-	-	-	-	-	-	-	-	-	-	-	-	-	-	-	-	-	-
M	-	-	-	-	-	-	-	-	-	-	-	-	-	-	-	-	-	-	-	-	-	-	-	-
N	-	-	-	-	-	-	-	-	-	-	-	-	-	-	-	-	-	-	-	-	-	-	-	-
O	-	-	-	-	-	-	-	-	-	-	-	-	-	-	-	-	-	-	-	-	-	-	-	-
P	-	-	-	-	-	-	-	-	-	-	-	-	-	-	-	-	-	-	-	-	-	-	-	-
- - Undefined
Calculations:
Plate				1
Formula index				Calc 1
Formula name				Label ratio
Formula				Label ratio where X = Lilly FRET(1) channel 1 window 1 Y = Lilly FRET(1) channel 2 window 1
Auto export parameters:
Export format				Plate2
Include basic assay information				Yes
Place assay information at				End of file
Include basic plate information				Yes
Place plate information at				Beginning of plate
Include protocol information				Yes
Protocol info level				Large
Include error and warning information				Yes
Include background information				Yes
Add plate number to the file name				Yes
Each plate to separate file				No
Field separator to use				System
File name format				<DefaultDataFolder>\<Date>\<ProtocolName>_<AssayID>.csv
Operations:
Plate 1
Group 1
Measurement
Label				Lilly FRET(1)
Labels:
Lilly FRET				6000025
Light source				Laser
Top mirror				LANCE/DELFIA Bias
Bottom mirror				N/A
Exc. filter				N/A
Using of excitation filter				Top
Ems. filter				APC 665
Using of emission filter				Top
2nd ems. filter				Europium 615
Using of 2nd emission filter				Top
Measurement height				7.3 mm
Cycle				16600
Delay				30
Number of flashes				20
Number of flashes for 2nd detector				5
Number of sequence windows				1
Total time of windows				500
Excitation light				100%
Reference excitation light				100%
Reference AD gain				4
Reference signal				323509
Last edited				13-06-14 09:17:06
Last edited by				EnVision
Factory preset				No
Filters:
APC 665				205
Filter type				Emission
Description				M665 CWL=665nm BW=7 5nm Tmin=75%
Used with				Luminescence DELFIA - Time-resolved Fluorescence Fluorescence Intensity LANCE - Time-resolved Fluorescence
Last edited				26-02-19 14:51:38
Last edited by				Installation
Factory preset				Yes
Europium 615				203
Filter type				Emission
Description				M615 CWL=615nm BW=8 5nm Tmin=80%
Used with				Luminescence DELFIA - Time-resolved Fluorescence Fluorescence Intensity LANCE - Time-resolved FluorescenceLuminescence Absorbance DELFIA - Time-resolved Fluorescence Fluorescence Intensity LANCE - Time-resolved Fluorescence
Last edited				26-02-19 14:51:38
Last edited by				Installation
Factory preset				Yes
Mirror modules:
LANCE/DELFIA Bias				445
Used by				Top
Dual				No
Bias				Yes
Description				D400
Used with				Luminescence DELFIA - Time-resolved Fluorescence Fluorescence Intensity LANCE - Time-resolved Fluorescence
Last edited				26-02-19 14:51:38
Last edited by				Installation
Factory preset				Yes
Instrument:
Serial number				1040204
Nickname				EnVision
Normalization:
Notifications for plate 1 repeat 1:
WARNING: Plate height defined in the plate editor does not match the actual plate height. Measured height is 14.85 mm. Plate editor height is 14.35 mm. The results may be affected.
Exported with EnVision Workstation version 1.14.3049.528
