## Supplementary material for "Genome-wide arrayed CRISPR activation screen for prion protein modulators": Plate_LVII_B.csv

Plate information
Plate	Repeat	Barcode	Measured height	Chamber temperature at start	Chamber temperature at end	Humidity at start	Humidity at end	Ambient temperature at start	Ambient temperature at end	Formula	Measurement date
1	1	=""	N/A	N/A	N/A	N/A	N/A	N/A	N/A	Calc 1: Label ratio = X / Y where X = Lilly FRET(1) channel 1 window 1 Y = Lilly FRET(1) channel 2 window 1	21-02-24 11:14:30
Background information
Plate	Label	Result	Signal	Flashes/Time	Meastime	MeasInfo
1	Lilly FRET	0	104	20	00:00:00.000	De=1st Ex=Top Em=Top Wdw=1 (14)
1	Lilly FRET	0	82	5	00:00:00.000	De=2nd Ex=Top Em=Top Wdw=1 (142)
Calculated results: Calc 1: Label ratio = X / Y where X = Lilly FRET(1) channel 1 window 1 Y = Lilly FRET(1) channel 2 window 1
	01	02	03	04	05	06	07	08	09	10	11	12	13	14	15	16	17	18	19	20	21	22	23	24
A	0.02764976959	0.05977759772	0.04641326768	0.05144714853	0.07301110607	0.05736393498	0.06809423347	0.03916340715	0.04845656856	0.05049418646	0.04239035888	0.05471179982	0.07590090735	0.05619856502	0.05479635047	0.03180834925	0.04914189385	0.09188906763	0.04267113121	0.0608864592	0.06556773914	0.04816053037	0.0394471455	0.02053412546
B	0.01856022258	0.04376692826	0.05582057371	0.05257334545	0.0394023647	0.04720867092	0.05989291142	0.04568785606	0.0567513162	0.04059477876	0.05055192643	0.05261280542	0.12527121657	0.04740056838	0.05928010434	0.03429615623	0.05206072183	0.02864950079	0.04604757167	0.05033101633	0.03014082068	0.04118856154	0.05060179511	0.0421286031
C	0.11042944785	0.04463306402	0.03610613123	0.0418362667	0.12516597789	0.0360041358	0.05172339416	0.03758277671	0.0506822191	0.05421459824	0.05406282217	0.02975777105	0.03801104336	0.04459857635	0.06373743029	0.04595127324	0.03574761528	0.04324356084	0.06403570797	0.04022827894	0.04592386457	0.04241372522	0.04879916765	0.02101069949
D	0.01795080358	0.03216709887	0.03349423419	0.04318413094	0.03732409612	0.04254527767	0.05079420114	0.0535636774	0.05137176938	0.05234820313	0.03355973404	0.05131002757	0.10290941524	0.04671028051	0.0457304266	0.04916370639	0.04203892789	0.04477297341	0.04146983132	0.04402789255	0.03395936861	0.04840737484	0.04552018905	0.11194029851
E	0.12018489985	0.06439576488	0.04433316691	0.04606173634	0.10763670176	0.04707033532	0.05174043895	0.04198079868	0.04980190006	0.05353525681	0.04276006891	0.05152817115	0.03781315163	0.03817638597	0.05145041668	0.04225747371	0.05215781081	0.04649436733	0.0428787624	0.04910807391	0.05607345156	0.04833153226	0.04665047935	0.02085459691
F	0.01765062173	0.0534502573	0.05271838199	0.05444458398	0.03751119656	0.04642333822	0.04027332781	0.04410076073	0.05118377364	0.04586127295	0.04992591071	0.05425846031	0.11569537173	0.04210301031	0.05518472979	0.0529353145	0.04265381598	0.05309841633	0.06374962919	0.0480333567	0.04982707637	0.0343885019	0.06878354675	0.93333333333
G	0.07590361446	0.05773215295	0.04659743003	0.0407830109	0.11001940275	0.05174637681	0.06324011086	0.05979147001	0.06306573354	0.04211282181	0.04346135629	0.03936782453	0.03700765825	0.04462729982	0.06355944295	0.03385367689	0.03502644447	0.04293040082	0.05214747564	0.03811262705	0.04417250086	0.05434435138	0.05211037046	0.02065100023
H	0.01899833311	0.05023155888	0.04660162229	0.05159048933	0.03715213815	0.04732177653	0.02651190164	0.0425802891	0.06997777809	0.05307473516	0.03296781442	0.0468835829	0.10295989015	0.04553551072	0.04557030078	0.04356397557	0.04137935932	0.04568208493	0.05909716448	0.0449400919	0.04908251636	0.04836733531	0.04385224428	0.08040201005
I	0.35593220339	0.04262131422	0.05729920438	0.04424493909	0.11458234948	0.0537365712	0.04561831623	0.04753928316	0.03926979713	0.04771289959	0.05144589586	0.04183203683	0.0375314036	0.05252929491	0.04438010458	0.04046659721	0.04570780175	0.04938827752	0.04032912518	0.05494321369	0.04652132647	0.04836713951	0.04932019877	0.02102601827
J	0.0183742633	0.03593977306	0.05310237736	0.04800947765	0.03600544947	0.04651549072	0.05536967788	0.05101847948	0.04468000793	0.04529995039	0.06745938309	0.04378856483	0.10283490828	0.03448201532	0.04282712457	0.04130600175	0.04245141785	0.05156319243	0.04297348813	0.04673161602	0.06720293848	0.05464926591	0.04590950087	0.04603580563
K	0.06912442396	0.05169455013	0.04345573151	0.05009022328	0.09226730977	0.05645662073	0.0421175043	0.08901894462	0.04232103759	0.05033483608	0.04475399047	0.04002993707	0.03760800828	0.04709704802	0.04468077384	0.0428438486	0.05105076359	0.02812131276	0.04461667674	0.05100988303	0.03764874467	0.04110923353	0.04478060215	0.01962352496
L	0.01875030851	0.04912159785	0.04309091925	0.05417979889	0.03829676292	0.04954237386	0.0512629581	0.05266272622	0.05042884371	0.05610283952	0.04340299067	0.05547910797	0.10963090498	0.05634966657	0.04515389748	0.05768256129	0.03829552226	0.04819951038	0.04609608415	0.03906003499	0.03503811342	0.05173059552	0.04630911315	0.28662420382
M	0.03997779012	0.04898531452	0.05007984901	0.04149965996	0.09308593722	0.04665824166	0.04182633215	0.06873804341	0.04971906203	0.05385778463	0.05686524371	0.04657791905	0.03731146966	0.05205308238	0.04059830627	0.04533649379	0.07239563055	0.04586427065	0.04231715239	0.04494820465	0.05181738705	0.03543682904	0.03919777865	0.01990290906
N	0.01772635601	0.05041617991	0.0505480449	0.05317172432	0.03773571089	0.05084419146	0.05202153332	0.05005368978	0.06468047651	0.04847049981	0.04992794524	0.05847330682	0.09730781213	0.04307294044	0.05486517823	0.04554761762	0.04528704422	0.04852855194	0.04566683965	0.05332208649	0.05582952405	0.05157977169	0.05433122736	0.1042047532
O	0.03080728581	0.04322303713	0.03913816113	0.05191072275	0.11021297687	0.04292927495	0.05021225598	0.03447408334	0.04775071478	0.05021303823	0.03998313697	0.05401506652	0.03807156265	0.03690245894	0.05013219369	0.05037686342	0.03527589517	0.04407759395	0.0295678817	0.0472451288	0.05434000341	0.04102187445	0.04113184034	0.02004647202
P	0.0184338194	0.05563769862	0.05063699519	0.05693680015	0.07155428206	0.05669987321	0.04017094017	0.04942326178	0.06006630089	0.04206063362	0.05159521073	0.04748671661	0.06190011805	0.0634953587	0.04577646759	0.05234521299	0.05455164865	0.05450374182	0.05408821574	0.05199340095	0.04135382622	0.04535336465	0.05004060906	0.02992125984
Plate information
Plate	Repeat	Barcode	Measured height	Chamber temperature at start	Chamber temperature at end	Humidity at start	Humidity at end	Ambient temperature at start	Ambient temperature at end	Group	Label	ScanX	ScanY	Measinfo	Kinetics	Measurement date
1	1	=""	14.9	24.72	24.65	27.5	27.5	23.11	22.94	1	Lilly FRET(1)	0	0	De=1st Ex=Top Em=Top Wdw=1 (14)	0	21-02-24 11:14:30
Background information
Plate	Label	Result	Signal	Flashes/Time	Meastime	MeasInfo
1	Lilly FRET	0	104	20	00:00:00.000	De=1st Ex=Top Em=Top Wdw=1 (14)
1	Lilly FRET	0	82	5	00:00:00.000	De=2nd Ex=Top Em=Top Wdw=1 (142)
Results for Lilly FRET(1) - channel 1 window 1 (Counts)
	01	02	03	04	05	06	07	08	09	10	11	12	13	14	15	16	17	18	19	20	21	22	23	24
A	150	8558	6683	7327	10308	8103	9683	5567	7020	7183	6043	7810	10607	8099	8204	4529	6938	13366	6066	8587	9089	6785	5574	2931
B	2695	6302	7922	7460	5612	6590	8434	6480	8063	5755	7135	7375	17263	6705	8363	4861	7195	4089	6526	7306	4178	5711	7143	57
C	72	6226	5035	5838	16779	5084	7194	5244	7039	7484	7499	4285	5280	6115	8766	6341	5018	5888	8694	5470	6436	5817	6754	2922
D	2560	4540	4656	6026	5172	5948	7032	7404	7106	7292	4694	6960	13961	6376	6314	6740	5797	6160	5785	6074	4647	6661	6241	45
E	78	8819	6038	6224	14354	6446	7169	5702	7014	7268	5783	6968	5150	5175	6958	5722	7098	6327	5865	7064	7573	6664	6321	2881
F	2477	7302	7288	7370	5151	6273	5493	6145	7091	6258	6806	7332	15336	5705	7540	7118	5709	7896	8596	6647	6757	4680	9137	42
G	63	7969	6618	5696	15083	7141	8785	8361	8723	5982	6148	5363	5132	6275	8909	4680	4914	5969	7444	5302	6158	7650	7067	2907
H	2724	7061	6515	7514	5284	6557	3739	6018	9888	7520	4636	6572	14321	6391	6442	6342	5827	6461	8245	6230	6869	6790	6026	48
I	63	5977	7958	6323	15771	7548	6356	6783	5507	6609	7093	5797	5154	7298	6162	5554	6284	6907	5715	7542	6470	6567	6769	2944
J	2597	4941	7284	6646	4995	6441	7596	7018	6314	6300	9168	6025	14060	4799	5931	5755	5813	7214	5952	6442	9148	7504	6261	72
K	75	7079	6122	6912	12549	7637	5831	12001	5818	6900	6188	5509	5162	6436	6155	5893	6933	3861	6056	6973	5097	5571	6113	2699
L	2659	6842	6167	7581	5435	6842	7022	7208	6985	7751	6017	7620	15282	7774	6226	7967	5270	6635	6372	5447	4808	7044	6323	45
M	72	6778	6899	5736	12813	6498	5785	9378	6787	7409	7854	6389	5106	7080	5537	6197	9855	6350	5798	6105	6994	4826	5322	2710
N	2505	6905	6876	7212	5153	6860	7006	6759	8671	6449	6652	7690	12806	5757	7382	6095	6071	6474	6072	7080	7438	6850	7258	57
O	137	6082	5484	7224	15121	6028	6955	4796	6597	6906	5406	7414	5253	5017	6921	6931	4851	6085	4111	6474	7324	5641	5611	2778
P	2656	7714	7063	7800	9839	7826	5546	6787	8353	5734	7093	6408	8442	8564	6289	7100	7526	7436	7403	7028	5618	6092	6839	57
Plate information
Plate	Repeat	Barcode	Measured height	Chamber temperature at start	Chamber temperature at end	Humidity at start	Humidity at end	Ambient temperature at start	Ambient temperature at end	Group	Label	ScanX	ScanY	Measinfo	Kinetics	Measurement date
1	1	=""	14.9	24.72	24.65	27.5	27.5	23.11	22.94	1	Lilly FRET(1)	0	0	De=2nd Ex=Top Em=Top Wdw=1 (142)	0	21-02-24 11:14:30
Background information
Plate	Label	Result	Signal	Flashes/Time	Meastime	MeasInfo
1	Lilly FRET	0	104	20	00:00:00.000	De=1st Ex=Top Em=Top Wdw=1 (14)
1	Lilly FRET	0	82	5	00:00:00.000	De=2nd Ex=Top Em=Top Wdw=1 (142)
Results for Lilly FRET(1) - channel 2 window 1 (Counts)
	01	02	03	04	05	06	07	08	09	10	11	12	13	14	15	16	17	18	19	20	21	22	23	24
A	5425	143164	143989	142418	141184	141256	142200	142148	144872	142254	142556	142748	139748	144114	149718	142384	141183	145458	142157	141033	138620	140883	141303	142738
B	145203	143990	141919	141897	142428	139593	140818	141832	142076	141767	141142	140175	137805	141454	141076	141736	138204	142725	141723	145159	138616	138655	141161	1353
C	652	139493	139450	139544	134054	141206	139086	139532	138885	138044	138709	143996	138907	137112	137533	137994	140373	136159	135768	135974	140145	137149	138404	139072
D	142612	141138	139009	139542	138570	139804	138441	138228	138325	139298	139870	135646	135663	136501	138070	137093	137896	137583	139499	137958	136840	137603	137104	402
E	649	136950	136196	135123	133356	136944	138557	135824	140838	135761	135243	135227	136196	135555	135237	135408	136087	136081	136781	143846	135055	137881	135497	138147
F	140335	136613	138244	135367	137319	135126	136393	139340	138540	136455	136322	135131	132555	135501	136632	134466	133845	148705	134840	138383	135609	136092	132837	45
G	830	138034	142025	139666	137094	138000	138915	139836	138316	142047	141459	136228	138674	140609	140168	138242	140294	139039	142749	139114	139408	140769	135616	140768
H	143381	140569	139802	145647	142226	138562	141031	141333	141302	141687	140622	140177	139093	140352	141364	145579	140819	141434	139516	138629	139948	140384	137416	597
I	177	140235	138885	142909	137639	140463	139330	142682	140235	138516	137873	138578	137325	138932	138846	137249	137482	139851	141709	137269	139076	135774	137246	140017
J	141339	137480	137169	138431	138729	138470	137187	137558	141316	139073	135904	137593	136724	139174	138487	139326	136933	139906	138504	137851	136125	137312	136377	1564
K	1085	136939	140879	137991	136007	135272	138446	134814	137473	137082	138267	137622	137258	136654	137755	137546	135806	137298	135734	136699	135383	135517	136510	137539
L	141811	139287	143116	139923	141918	138104	136980	136871	138512	138157	138631	137349	139395	137960	137884	138118	137614	137657	138233	139452	137222	136167	136539	157
M	1801	138368	137760	138218	137647	139268	138310	136431	136507	137566	138116	137168	136848	136015	136385	136689	136127	138452	137013	135823	134974	136186	135773	136161
N	141315	136960	136029	135636	136555	134922	134675	135035	134059	133050	133232	131513	131603	133657	134548	133816	134056	133406	132963	132778	133227	132804	133588	547
O	4447	140712	140119	139162	137198	140417	138512	139119	138155	137534	135207	137258	137977	135953	138055	137583	137516	138052	139036	137030	134781	137512	136415	138578
P	144083	138647	139483	136994	137504	138025	138060	137324	139063	136327	137474	134943	136381	134876	137385	135638	137961	136431	136869	135171	135852	134323	136669	1905
Basic assay information
Assay ID:				19186
Assay Started:				21-02-24 11:09:36
Assay Finished:				21-02-24 11:14:38
Assay Exported:				21-02-24 11:14:38
Protocol ID:				100202
Protocol Name:				Lilly FRET_384
Serial#:				="1040204"
Protocol information
Protocol:
Protocol name				Lilly FRET_384
Number of assay repeats				1
Start assay repeat each				N/A
Number of plate repeats				1
Start plate repeat each				N/A
Is label meas. height used				Yes
Height of measurement				Defined in label
Is gripper height used				No
Mode of measurement				By Columns bi-directional
Rotated plate				No
Soft move				No
Protocol notes
Plate type:
Name of the plate type				384 OptiPlate
Number of rows				16
Number of columns				24
Number of the wells in the plate				384
Height of the plate				14.35 mm
Coordinates of corners:
384 OptiPlate + Lilly FRET
12.1 mm x------------------------------------------------------- x 115.6 mm
9 mm 9 mm
12.1 mm x------------------------------------------------------- x 115.6 mm
76.5 mm 76.5 mm
Platemap:
Plate				1
Group				1
	01	02	03	04	05	06	07	08	09	10	11	12	13	14	15	16	17	18	19	20	21	22	23	24
A	-	-	-	-	-	-	-	-	-	-	-	-	-	-	-	-	-	-	-	-	-	-	-	-
B	-	-	-	-	-	-	-	-	-	-	-	-	-	-	-	-	-	-	-	-	-	-	-	-
C	-	-	-	-	-	-	-	-	-	-	-	-	-	-	-	-	-	-	-	-	-	-	-	-
D	-	-	-	-	-	-	-	-	-	-	-	-	-	-	-	-	-	-	-	-	-	-	-	-
E	-	-	-	-	-	-	-	-	-	-	-	-	-	-	-	-	-	-	-	-	-	-	-	-
F	-	-	-	-	-	-	-	-	-	-	-	-	-	-	-	-	-	-	-	-	-	-	-	-
G	-	-	-	-	-	-	-	-	-	-	-	-	-	-	-	-	-	-	-	-	-	-	-	-
H	-	-	-	-	-	-	-	-	-	-	-	-	-	-	-	-	-	-	-	-	-	-	-	-
I	-	-	-	-	-	-	-	-	-	-	-	-	-	-	-	-	-	-	-	-	-	-	-	-
J	-	-	-	-	-	-	-	-	-	-	-	-	-	-	-	-	-	-	-	-	-	-	-	-
K	-	-	-	-	-	-	-	-	-	-	-	-	-	-	-	-	-	-	-	-	-	-	-	-
L	-	-	-	-	-	-	-	-	-	-	-	-	-	-	-	-	-	-	-	-	-	-	-	-
M	-	-	-	-	-	-	-	-	-	-	-	-	-	-	-	-	-	-	-	-	-	-	-	-
N	-	-	-	-	-	-	-	-	-	-	-	-	-	-	-	-	-	-	-	-	-	-	-	-
O	-	-	-	-	-	-	-	-	-	-	-	-	-	-	-	-	-	-	-	-	-	-	-	-
P	-	-	-	-	-	-	-	-	-	-	-	-	-	-	-	-	-	-	-	-	-	-	-	-
- - Undefined
Calculations:
Plate				1
Formula index				Calc 1
Formula name				Label ratio
Formula				Label ratio where X = Lilly FRET(1) channel 1 window 1 Y = Lilly FRET(1) channel 2 window 1
Auto export parameters:
Export format				Plate2
Include basic assay information				Yes
Place assay information at				End of file
Include basic plate information				Yes
Place plate information at				Beginning of plate
Include protocol information				Yes
Protocol info level				Large
Include error and warning information				Yes
Include background information				Yes
Add plate number to the file name				Yes
Each plate to separate file				No
Field separator to use				System
File name format				<DefaultDataFolder>\<Date>\<ProtocolName>_<AssayID>.csv
Operations:
Plate 1
Group 1
Measurement
Label				Lilly FRET(1)
Labels:
Lilly FRET				6000025
Light source				Laser
Top mirror				LANCE/DELFIA Bias
Bottom mirror				N/A
Exc. filter				N/A
Using of excitation filter				Top
Ems. filter				APC 665
Using of emission filter				Top
2nd ems. filter				Europium 615
Using of 2nd emission filter				Top
Measurement height				7.3 mm
Cycle				16600
Delay				30
Number of flashes				20
Number of flashes for 2nd detector				5
Number of sequence windows				1
Total time of windows				500
Excitation light				100%
Reference excitation light				100%
Reference AD gain				4
Reference signal				323509
Last edited				13-06-14 09:17:06
Last edited by				EnVision
Factory preset				No
Filters:
APC 665				205
Filter type				Emission
Description				M665 CWL=665nm BW=7 5nm Tmin=75%
Used with				Luminescence DELFIA - Time-resolved Fluorescence Fluorescence Intensity LANCE - Time-resolved Fluorescence
Last edited				26-02-19 14:51:38
Last edited by				Installation
Factory preset				Yes
Europium 615				203
Filter type				Emission
Description				M615 CWL=615nm BW=8 5nm Tmin=80%
Used with				Luminescence DELFIA - Time-resolved Fluorescence Fluorescence Intensity LANCE - Time-resolved FluorescenceLuminescence Absorbance DELFIA - Time-resolved Fluorescence Fluorescence Intensity LANCE - Time-resolved Fluorescence
Last edited				26-02-19 14:51:38
Last edited by				Installation
Factory preset				Yes
Mirror modules:
LANCE/DELFIA Bias				445
Used by				Top
Dual				No
Bias				Yes
Description				D400
Used with				Luminescence DELFIA - Time-resolved Fluorescence Fluorescence Intensity LANCE - Time-resolved Fluorescence
Last edited				26-02-19 14:51:38
Last edited by				Installation
Factory preset				Yes
Instrument:
Serial number				1040204
Nickname				EnVision
Normalization:
Notifications for plate 1 repeat 1:
WARNING: Plate height defined in the plate editor does not match the actual plate height. Measured height is 14.90 mm. Plate editor height is 14.35 mm. The results may be affected.
Exported with EnVision Workstation version 1.14.3049.528
