## Supplementary material for "Genome-wide arrayed CRISPR activation screen for prion protein modulators": Plate_LVIII_A.csv

Plate information
Plate	Repeat	Barcode	Measured height	Chamber temperature at start	Chamber temperature at end	Humidity at start	Humidity at end	Ambient temperature at start	Ambient temperature at end	Formula	Measurement date
1	1	=""	N/A	N/A	N/A	N/A	N/A	N/A	N/A	Calc 1: Label ratio = X / Y where X = Lilly FRET(1) channel 1 window 1 Y = Lilly FRET(1) channel 2 window 1	21-02-24 11:20:40
Background information
Plate	Label	Result	Signal	Flashes/Time	Meastime	MeasInfo
1	Lilly FRET	0	130	20	00:00:00.000	De=1st Ex=Top Em=Top Wdw=1 (14)
1	Lilly FRET	0	68	5	00:00:00.000	De=2nd Ex=Top Em=Top Wdw=1 (142)
Calculated results: Calc 1: Label ratio = X / Y where X = Lilly FRET(1) channel 1 window 1 Y = Lilly FRET(1) channel 2 window 1
	01	02	03	04	05	06	07	08	09	10	11	12	13	14	15	16	17	18	19	20	21	22	23	24
A	0.02377192253	0.04651248844	0.04597701149	0.04641519828	0.06364207785	0.0376778249	0.04987149258	0.05303013297	0.04086525893	0.04978409186	0.04208344598	0.0414600974	0.06707832403	0.03791941566	0.04305113913	0.04927113918	0.04046413658	0.04530652697	0.04586927107	0.04378651069	0.0355377896	0.03092462862	0.05456020603	0.01917814185
B	0.01768985378	0.05105344315	0.04987051859	0.04717072336	0.0342976395	0.04962038638	0.04098866063	0.04046083703	0.04478653287	0.04173041616	0.04768849568	0.04416204293	0.13130337458	0.03854795727	0.04432499452	0.04740352028	0.04338586597	0.04667614885	0.04939973321	0.04913145803	0.02995084034	0.05317424484	0.04760055113	0.0178616038
C	0.02997737557	0.0239857275	0.04489753428	0.04477221417	0.11120848708	0.04135732976	0.03370073026	0.04374225901	0.03316459855	0.04018573938	0.04032499434	0.04623462529	0.03603772313	0.04325996053	0.03650705327	0.04446225623	0.04198844244	0.04729132655	0.04150656846	0.03269129227	0.04977193249	0.04131392062	0.04854965305	0.01954087018
D	0.01782793115	0.04470273021	0.03882023521	0.03424059466	0.03592052462	0.04626487489	0.04064032933	0.04575541275	0.03846882124	0.04800711106	0.02870309512	0.04788292024	0.12067792417	0.04122688796	0.04888551546	0.04722551962	0.03361123432	0.03736998626	0.04678463855	0.04906666262	0.04822496405	0.05236525164	0.04559830918	0.01631675034
E	0.02326189232	0.04383047412	0.05373283094	0.04585164319	0.11727342049	0.03538725024	0.05932690759	0.04513810406	0.04756535188	0.03734503147	0.04820456683	0.0413813635	0.03557864674	0.03060648474	0.0438657904	0.04673686149	0.03871210031	0.04370294803	0.04373673363	0.03986710963	0.04154291104	0.04767289927	0.04439688539	0.01890454391
F	0.01666198349	0.04719420544	0.03543148673	0.0473521146	0.03613527604	0.04309845448	0.04381350773	0.03731777088	0.05703548996	0.046158629	0.03682413116	0.0392117325	0.12132840856	0.04667800249	0.03937541907	0.0462691984	0.04660327251	0.04098386168	0.03195621881	0.04218595683	0.04801660336	0.06204139229	0.04692603782	0.01884323476
G	0.08850931677	0.05584557485	0.04469429542	0.04742108536	0.10076181721	0.03503827804	0.04349368211	0.04688117225	0.03613556466	0.04539353992	0.04148283533	0.04605394679	0.0358639516	0.05082108902	0.04635663287	0.0429277285	0.04597566682	0.04896272333	0.04734848485	0.03423481514	0.03612141703	0.0436920202	0.03865241885	0.01930845702
H	0.0173688371	0.04101106636	0.03894288426	0.03976572133	0.03515097559	0.04326211842	0.04707566	0.0440219279	0.03996109325	0.04101587302	0.03835316336	0.04200084424	0.10878263402	0.03622909061	0.04361191888	0.04059459137	0.04099810964	0.04759091804	0.04539381862	0.04846909868	0.06387372092	0.04731509241	0.03513584608	0.018419033
I	0.09162895928	0.05517704635	0.02896544577	0.05296107019	0.11820036441	0.03925808177	0.03901093562	0.05584822947	0.0460568393	0.0415333772	0.04941894225	0.04273777697	0.03478494006	0.04101237761	0.03919800562	0.04495139975	0.03667340894	0.03375270615	0.05213882408	0.0303503562	0.04710784769	0.03675847377	0.05149398935	0.01905640309
J	0.01696447761	0.04237064607	0.0455037264	0.03623006739	0.03616921252	0.03310042946	0.04218358515	0.03363907447	0.04019529919	0.05369213015	0.04362573911	0.03241521737	0.11533663891	0.037564787	0.03453426132	0.04877502125	0.03663577394	0.04351962321	0.03123109615	0.04292898225	0.03272579495	0.04544026723	0.03293961071	0.02497535327
K	0.08114558473	0.03733766234	0.0404682172	0.02896472177	0.10267536006	0.04246582661	0.04412743052	0.0359997564	0.0387486153	0.0442273019	0.04613361035	0.05471907108	0.03609336983	0.03644561922	0.04816790476	0.04200553431	0.04266418542	0.03933056329	0.04148643488	0.03932225064	0.02669415575	0.03712367304	0.03977744374	0.01952120641
L	0.01726809665	0.03906085174	0.05119620138	0.04479565434	0.03550769709	0.03254290721	0.04547386638	0.06227530127	0.04522205827	0.04051519414	0.04144602928	0.0432012972	0.10977304667	0.0517005734	0.0328057313	0.03992978368	0.04180639392	0.0358280626	0.06083732594	0.04875748574	0.04396249452	0.03652460914	0.03861793235	0.02201880257
M	0.02723623853	0.0464963139	0.04106436913	0.04550257362	0.10381816059	0.0404306275	0.03865651258	0.04561292853	0.05087987758	0.0486161549	0.03726141015	0.04382715088	0.03639364397	0.03453084118	0.03750384025	0.0386663975	0.033904062	0.03208292201	0.04404319294	0.04171012294	0.04724235216	0.0421369215	0.04301024577	0.01931263789
N	0.01664699901	0.04476087434	0.04194371106	0.0454477366	0.03610719746	0.04584854015	0.03812094951	0.04628232677	0.05264045633	0.04710015978	0.04185114344	0.04795879759	0.12010343912	0.04886220216	0.06373563793	0.03974488134	0.04145950956	0.03608589089	0.04621074937	0.05376485618	0.04412437306	0.04788961039	0.04585718956	0.0220256364
O	0.01753029131	0.04131086169	0.02652404871	0.05512813012	0.11521697934	0.04684081066	0.03081049732	0.04618580032	0.03925064232	0.03195952526	0.03279383229	0.04122602345	0.03520494812	0.04899726705	0.03617692709	0.04436075116	0.04305491358	0.04665500168	0.06324472961	0.03791582671	0.04449778845	0.0471868509	0.04099305014	0.01953579476
P	0.01836305239	0.04590217912	0.04421266853	0.03909572538	0.06866667165	0.04777170486	0.04541089831	0.05105105105	0.04043837637	0.03894136873	0.04693677073	0.03741156054	0.06283037001	0.04845136187	0.03754522955	0.04859336995	0.03556553851	0.047999207	0.04504375916	0.04444048936	0.03180429512	0.06478716326	0.03420226782	0.01819113502
Plate information
Plate	Repeat	Barcode	Measured height	Chamber temperature at start	Chamber temperature at end	Humidity at start	Humidity at end	Ambient temperature at start	Ambient temperature at end	Group	Label	ScanX	ScanY	Measinfo	Kinetics	Measurement date
1	1	=""	14.9	24.63	24.45	27.8	27.4	22.82	23.23	1	Lilly FRET(1)	0	0	De=1st Ex=Top Em=Top Wdw=1 (14)	0	21-02-24 11:20:40
Background information
Plate	Label	Result	Signal	Flashes/Time	Meastime	MeasInfo
1	Lilly FRET	0	130	20	00:00:00.000	De=1st Ex=Top Em=Top Wdw=1 (14)
1	Lilly FRET	0	68	5	00:00:00.000	De=2nd Ex=Top Em=Top Wdw=1 (142)
Results for Lilly FRET(1) - channel 1 window 1 (Counts)
	01	02	03	04	05	06	07	08	09	10	11	12	13	14	15	16	17	18	19	20	21	22	23	24
A	286	6285	6140	6235	8505	5011	6578	7087	5471	6560	5604	5670	8810	5098	5754	6662	5475	6080	6068	5824	4703	4176	7330	2642
B	2451	6986	6798	6343	4651	6601	5451	5440	6034	5455	6409	5866	17128	5164	5863	6504	5839	6268	6666	6576	4015	7184	6495	143
C	106	3267	6038	5989	14466	5437	4458	5792	4442	5331	5524	6067	4811	5721	4855	5880	5573	6315	5466	4272	6547	5451	6402	2666
D	2463	5973	5199	4588	4771	6135	5410	6173	5079	6427	3843	6524	15608	5445	6505	6246	4471	4951	6213	6461	6371	6861	6084	143
E	89	5838	7116	6104	14918	4649	7737	5991	6243	4895	6253	5421	4684	3958	5827	6090	5051	5869	5687	5256	5329	6239	5850	2552
F	2194	6242	4667	6251	4727	5580	5614	4879	7346	5939	4766	5056	15176	5957	5109	5992	5984	5267	4105	5382	6131	7914	6120	72
G	57	7820	6090	6559	13372	4737	5886	6290	4975	6088	5538	6220	4861	6762	6246	5682	6288	6599	6450	4566	4829	5892	5187	2624
H	2373	5570	5293	5418	4738	5761	6250	5830	5382	5491	5077	5572	14192	4793	5774	5440	5422	6284	6082	6416	8352	6234	4675	72
I	81	7475	3913	7047	15180	5211	5219	7389	6121	5492	6383	5611	4541	5328	5173	5864	4841	4381	6861	3945	6082	4814	6828	2562
J	2289	5783	6014	4769	4847	4401	5556	4456	5310	7165	5659	4285	14794	4827	4555	6311	4795	5581	4027	5583	4268	5931	4356	76
K	68	4899	5293	3817	13417	5564	5837	4729	5072	5789	6173	7163	4747	4688	6348	5480	5594	5102	5323	5043	3470	4777	5319	2589
L	2329	5184	6728	5921	4567	4253	5991	8072	5915	5357	5518	5595	14138	6582	4309	5209	5423	4611	7860	6204	5617	4670	5100	89
M	95	6143	5443	6029	13337	5284	5010	5930	6650	6292	4816	5631	4741	4408	4883	4980	4392	4095	5698	5279	5978	5380	5474	2486
N	2243	5916	5608	6068	4818	6030	5041	6074	6866	6220	5492	6211	15373	6388	8282	5247	5412	4682	5997	6944	5692	6195	6031	122
O	136	5694	3670	7538	15200	6208	4250	6204	5240	4365	4411	5442	4747	6257	4918	5960	5682	6266	8349	4909	6006	6270	5515	2653
P	2487	6134	6083	5387	9183	6363	6006	6630	5044	4885	5877	4484	8368	6226	4991	6353	4671	6295	5996	5743	4237	8374	4621	213
Plate information
Plate	Repeat	Barcode	Measured height	Chamber temperature at start	Chamber temperature at end	Humidity at start	Humidity at end	Ambient temperature at start	Ambient temperature at end	Group	Label	ScanX	ScanY	Measinfo	Kinetics	Measurement date
1	1	=""	14.9	24.63	24.45	27.8	27.4	22.82	23.23	1	Lilly FRET(1)	0	0	De=2nd Ex=Top Em=Top Wdw=1 (142)	0	21-02-24 11:20:40
Background information
Plate	Label	Result	Signal	Flashes/Time	Meastime	MeasInfo
1	Lilly FRET	0	130	20	00:00:00.000	De=1st Ex=Top Em=Top Wdw=1 (14)
1	Lilly FRET	0	68	5	00:00:00.000	De=2nd Ex=Top Em=Top Wdw=1 (142)
Results for Lilly FRET(1) - channel 2 window 1 (Counts)
	01	02	03	04	05	06	07	08	09	10	11	12	13	14	15	16	17	18	19	20	21	22	23	24
A	12031	135125	133545	134331	133638	132996	131899	133641	133879	131769	133164	136758	131339	134443	133655	135211	135305	134197	132289	133009	132338	135038	134347	137761
B	138554	136837	136313	134469	135607	133030	132988	134451	134728	130720	134393	132829	130446	133963	132273	137205	134583	134287	134940	133845	134053	135103	136448	8006
C	3536	136206	134484	133766	130080	131464	132282	132412	133938	132659	136987	131222	133499	132247	132988	132247	132727	133534	131690	130677	131540	131941	131865	136432
D	138154	133616	133925	133993	132821	132606	133119	134913	132029	133876	133888	136249	129336	132074	133066	132259	133021	132486	132800	131678	132110	131022	133426	8764
E	3826	133195	132433	133125	127207	131375	130413	132726	131251	131075	129718	131001	131652	129319	132837	130304	130476	134293	130028	131838	128277	130871	131766	134994
F	131677	132262	131719	132011	130814	129471	128134	130742	128797	128665	129426	128941	125082	127619	129751	129503	128403	128514	128457	127578	127685	127560	130418	3821
G	644	140029	136259	138314	132709	135195	135330	134169	137676	134116	133501	135059	135540	133055	134738	132362	136768	134776	136224	133373	133688	134853	134196	135899
H	136624	135817	135917	136248	134790	133165	132765	132434	134681	133875	132375	132664	130462	132297	132395	134008	132250	132042	133983	132373	130758	131755	133055	3909
I	884	135473	135092	133060	128426	132737	133783	132305	132901	132231	129161	131289	130545	129912	131971	130452	132003	129797	131591	129982	129108	130963	132598	134443
J	134929	136486	132165	131631	134009	132959	131710	132465	132105	133446	129717	132191	128268	128498	131898	129390	130883	128241	128942	130052	130417	130523	132242	3043
K	838	131208	130794	131781	130674	131023	132276	131362	130895	130892	133807	130905	131520	128630	131789	130459	131117	129721	128307	128248	129991	128678	133719	132625
L	134873	132716	131416	132178	128620	130689	131746	129618	130799	132222	133137	129510	128793	127310	131349	130454	129717	128698	129197	127242	127768	127859	132063	4042
M	3488	132118	132548	132498	128465	130693	129603	130007	130700	129422	129249	128482	130270	127654	130200	128794	129542	127638	129373	126564	126539	127679	127272	128724
N	134739	132169	133703	133516	133436	131520	132237	131238	130432	132059	131227	129507	127998	130735	129943	132017	130537	129746	129775	129155	128999	129360	131517	5539
O	7758	137833	138365	136736	131925	132534	137940	134327	133501	136579	134507	132004	134839	127701	135943	134353	131971	134305	132011	129471	134973	132876	134535	135802
P	135435	133632	137585	137790	133733	133196	132259	129870	124733	125445	125211	119856	133184	128500	132933	130738	131335	131148	133115	129229	133221	129254	135108	11709
Basic assay information
Assay ID:				19187
Assay Started:				21-02-24 11:15:45
Assay Finished:				21-02-24 11:20:47
Assay Exported:				21-02-24 11:20:47
Protocol ID:				100202
Protocol Name:				Lilly FRET_384
Serial#:				="1040204"
Protocol information
Protocol:
Protocol name				Lilly FRET_384
Number of assay repeats				1
Start assay repeat each				N/A
Number of plate repeats				1
Start plate repeat each				N/A
Is label meas. height used				Yes
Height of measurement				Defined in label
Is gripper height used				No
Mode of measurement				By Columns bi-directional
Rotated plate				No
Soft move				No
Protocol notes
Plate type:
Name of the plate type				384 OptiPlate
Number of rows				16
Number of columns				24
Number of the wells in the plate				384
Height of the plate				14.35 mm
Coordinates of corners:
384 OptiPlate + Lilly FRET
12.1 mm x------------------------------------------------------- x 115.6 mm
9 mm 9 mm
12.1 mm x------------------------------------------------------- x 115.6 mm
76.5 mm 76.5 mm
Platemap:
Plate				1
Group				1
	01	02	03	04	05	06	07	08	09	10	11	12	13	14	15	16	17	18	19	20	21	22	23	24
A	-	-	-	-	-	-	-	-	-	-	-	-	-	-	-	-	-	-	-	-	-	-	-	-
B	-	-	-	-	-	-	-	-	-	-	-	-	-	-	-	-	-	-	-	-	-	-	-	-
C	-	-	-	-	-	-	-	-	-	-	-	-	-	-	-	-	-	-	-	-	-	-	-	-
D	-	-	-	-	-	-	-	-	-	-	-	-	-	-	-	-	-	-	-	-	-	-	-	-
E	-	-	-	-	-	-	-	-	-	-	-	-	-	-	-	-	-	-	-	-	-	-	-	-
F	-	-	-	-	-	-	-	-	-	-	-	-	-	-	-	-	-	-	-	-	-	-	-	-
G	-	-	-	-	-	-	-	-	-	-	-	-	-	-	-	-	-	-	-	-	-	-	-	-
H	-	-	-	-	-	-	-	-	-	-	-	-	-	-	-	-	-	-	-	-	-	-	-	-
I	-	-	-	-	-	-	-	-	-	-	-	-	-	-	-	-	-	-	-	-	-	-	-	-
J	-	-	-	-	-	-	-	-	-	-	-	-	-	-	-	-	-	-	-	-	-	-	-	-
K	-	-	-	-	-	-	-	-	-	-	-	-	-	-	-	-	-	-	-	-	-	-	-	-
L	-	-	-	-	-	-	-	-	-	-	-	-	-	-	-	-	-	-	-	-	-	-	-	-
M	-	-	-	-	-	-	-	-	-	-	-	-	-	-	-	-	-	-	-	-	-	-	-	-
N	-	-	-	-	-	-	-	-	-	-	-	-	-	-	-	-	-	-	-	-	-	-	-	-
O	-	-	-	-	-	-	-	-	-	-	-	-	-	-	-	-	-	-	-	-	-	-	-	-
P	-	-	-	-	-	-	-	-	-	-	-	-	-	-	-	-	-	-	-	-	-	-	-	-
- - Undefined
Calculations:
Plate				1
Formula index				Calc 1
Formula name				Label ratio
Formula				Label ratio where X = Lilly FRET(1) channel 1 window 1 Y = Lilly FRET(1) channel 2 window 1
Auto export parameters:
Export format				Plate2
Include basic assay information				Yes
Place assay information at				End of file
Include basic plate information				Yes
Place plate information at				Beginning of plate
Include protocol information				Yes
Protocol info level				Large
Include error and warning information				Yes
Include background information				Yes
Add plate number to the file name				Yes
Each plate to separate file				No
Field separator to use				System
File name format				<DefaultDataFolder>\<Date>\<ProtocolName>_<AssayID>.csv
Operations:
Plate 1
Group 1
Measurement
Label				Lilly FRET(1)
Labels:
Lilly FRET				6000025
Light source				Laser
Top mirror				LANCE/DELFIA Bias
Bottom mirror				N/A
Exc. filter				N/A
Using of excitation filter				Top
Ems. filter				APC 665
Using of emission filter				Top
2nd ems. filter				Europium 615
Using of 2nd emission filter				Top
Measurement height				7.3 mm
Cycle				16600
Delay				30
Number of flashes				20
Number of flashes for 2nd detector				5
Number of sequence windows				1
Total time of windows				500
Excitation light				100%
Reference excitation light				100%
Reference AD gain				4
Reference signal				323509
Last edited				13-06-14 09:17:06
Last edited by				EnVision
Factory preset				No
Filters:
APC 665				205
Filter type				Emission
Description				M665 CWL=665nm BW=7 5nm Tmin=75%
Used with				Luminescence DELFIA - Time-resolved Fluorescence Fluorescence Intensity LANCE - Time-resolved Fluorescence
Last edited				26-02-19 14:51:38
Last edited by				Installation
Factory preset				Yes
Europium 615				203
Filter type				Emission
Description				M615 CWL=615nm BW=8 5nm Tmin=80%
Used with				Luminescence DELFIA - Time-resolved Fluorescence Fluorescence Intensity LANCE - Time-resolved FluorescenceLuminescence Absorbance DELFIA - Time-resolved Fluorescence Fluorescence Intensity LANCE - Time-resolved Fluorescence
Last edited				26-02-19 14:51:38
Last edited by				Installation
Factory preset				Yes
Mirror modules:
LANCE/DELFIA Bias				445
Used by				Top
Dual				No
Bias				Yes
Description				D400
Used with				Luminescence DELFIA - Time-resolved Fluorescence Fluorescence Intensity LANCE - Time-resolved Fluorescence
Last edited				26-02-19 14:51:38
Last edited by				Installation
Factory preset				Yes
Instrument:
Serial number				1040204
Nickname				EnVision
Normalization:
Notifications for plate 1 repeat 1:
WARNING: Plate height defined in the plate editor does not match the actual plate height. Measured height is 14.90 mm. Plate editor height is 14.35 mm. The results may be affected.
Exported with EnVision Workstation version 1.14.3049.528
