## Supplementary material for "Genome-wide arrayed CRISPR activation screen for prion protein modulators": Plate_LVIII_B.csv

Plate information
Plate	Repeat	Barcode	Measured height	Chamber temperature at start	Chamber temperature at end	Humidity at start	Humidity at end	Ambient temperature at start	Ambient temperature at end	Formula	Measurement date
1	1	=""	N/A	N/A	N/A	N/A	N/A	N/A	N/A	Calc 1: Label ratio = X / Y where X = Lilly FRET(1) channel 1 window 1 Y = Lilly FRET(1) channel 2 window 1	21-02-24 11:26:37
Background information
Plate	Label	Result	Signal	Flashes/Time	Meastime	MeasInfo
1	Lilly FRET	0	108	20	00:00:00.000	De=1st Ex=Top Em=Top Wdw=1 (14)
1	Lilly FRET	0	78	5	00:00:00.000	De=2nd Ex=Top Em=Top Wdw=1 (142)
Calculated results: Calc 1: Label ratio = X / Y where X = Lilly FRET(1) channel 1 window 1 Y = Lilly FRET(1) channel 2 window 1
	01	02	03	04	05	06	07	08	09	10	11	12	13	14	15	16	17	18	19	20	21	22	23	24
A	0.02461688947	0.05012402763	0.04859268435	0.05423440655	0.07010265336	0.04072269849	0.05088251906	0.05441561126	0.04070508031	0.05112335735	0.0423431236	0.0412213633	0.07225708036	0.03815983235	0.04588578072	0.05079243026	0.04225643809	0.04639469367	0.04895265588	0.04551743915	0.03696470115	0.03130001143	0.05558216167	0.02046569397
B	0.01833233138	0.05288897959	0.05139397353	0.04871348451	0.03717838674	0.05193455136	0.04065576559	0.04322848127	0.04751198405	0.04394393042	0.05054064251	0.044409115	0.11009354496	0.04140948512	0.04578095651	0.04888366627	0.04698860553	0.04677356554	0.05052049638	0.0496096481	0.03105012295	0.05894134893	0.04923498998	0.06719367589
C	0.04220277921	0.02896242177	0.04381670349	0.04554203289	0.11101940961	0.04180050414	0.03564931912	0.04731246866	0.03215237874	0.04041211346	0.04225730357	0.04936048992	0.03728376646	0.04462014738	0.0379366434	0.04426384152	0.04260193056	0.04812752372	0.04513582035	0.0329573007	0.04967709524	0.0433661167	0.05064037991	0.01965329644
D	0.01841221934	0.04891163886	0.04059101791	0.03537871387	0.0371946049	0.04628851338	0.04250338079	0.04867588487	0.04150439767	0.0501237489	0.02854498655	0.04595401635	0.11256317474	0.04300872093	0.05107585784	0.04874378867	0.03442744864	0.03765053662	0.0480108737	0.05096427813	0.04960990006	0.05404189408	0.04225578055	0.3202247191
E	0.10021786492	0.0464219595	0.05504668413	0.0497414044	0.10355599521	0.03771532847	0.06142586898	0.04721485805	0.04860174708	0.0383303231	0.05069090262	0.04207652317	0.038500578	0.03089233717	0.04417974693	0.05174535966	0.03898126961	0.04562275167	0.04462116192	0.0401907662	0.04346109729	0.04988230019	0.04556140821	0.02006127161
F	0.01770554188	0.04967585208	0.03705722863	0.05040001776	0.03718525313	0.04530796994	0.05096447149	0.03843615495	0.05896119527	0.04741262132	0.0387336673	0.04045605546	0.10462921009	0.05078183172	0.04124748491	0.04989818141	0.04791176867	0.04131114428	0.03390841892	0.04459267586	0.04917468279	0.06550678493	0.0491044997	0.04337899543
G	0.10393700787	0.05618693728	0.04531922167	0.05103763782	0.11158438348	0.03601442301	0.04708689832	0.04824981113	0.03579810506	0.04717473482	0.04334951696	0.05119798604	0.03723045944	0.05329675078	0.04875871329	0.04393437852	0.0506760016	0.0511100799	0.0483206729	0.03595793271	0.03506149058	0.04523971743	0.03981431627	0.02013982652
H	0.01825755623	0.04047034648	0.04140943923	0.04135084697	0.03614089039	0.04620357505	0.05014243379	0.04573031788	0.04235551016	0.0468912817	0.04113166947	0.04359052788	0.09503873176	0.03971214401	0.04570069626	0.0419645344	0.04383714521	0.05051584587	0.04611532408	0.05122433765	0.0655791918	0.04909957892	0.03351003134	0.04109589041
I	0.07810650888	0.05799627167	0.03057642326	0.05544448308	0.11102268792	0.04307739477	0.04001134042	0.0601246151	0.04944101299	0.04285972197	0.05252512071	0.0481608023	0.03830663023	0.04388644229	0.04320616983	0.04574233936	0.03812361419	0.03410975698	0.05693446316	0.02922916998	0.05010896411	0.03782615069	0.05401398009	0.02043303231
J	0.01819643688	0.04367905671	0.04756961452	0.03782304476	0.038921556	0.03444555415	0.04247450001	0.0360609358	0.04107979508	0.05392362265	0.0459764231	0.03455389003	0.10912708802	0.03990999613	0.03592343899	0.04923884438	0.0376073373	0.04607038058	0.03300361493	0.04603913437	0.03345464112	0.04633727363	0.03194904571	0.02853745541
K	0.06313328137	0.03912085043	0.04430160585	0.03018012028	0.10835314654	0.04999702088	0.05143637652	0.03768425799	0.04041042527	0.04648422541	0.04672794602	0.0617198542	0.03684866251	0.03731221786	0.05088024906	0.05227257578	0.04563983813	0.04175205109	0.04331131358	0.04089376995	0.02698896448	0.03857045931	0.04277435446	0.02014268953
L	0.01845219236	0.04169245606	0.05267665028	0.04383822226	0.03759469285	0.03326965467	0.04891549681	0.06321914897	0.04631352483	0.0422906975	0.0420256018	0.04469903965	0.09271542922	0.05380770576	0.03373217457	0.03857513327	0.04375435945	0.03816507676	0.06183628319	0.0504599863	0.04556099007	0.0392722756	0.03841371542	0.03202134757
M	0.03303085299	0.04945875192	0.04452840568	0.04872076643	0.10421017428	0.04259716654	0.03897270245	0.0513348501	0.05085083902	0.05082977715	0.03919760035	0.04476168313	0.03749713805	0.03536058442	0.03768584548	0.03879039124	0.03643569608	0.03405144505	0.04613865555	0.04302196534	0.04909249461	0.04413003947	0.04624319002	0.02007659449
N	0.01803314698	0.04567631718	0.03814515595	0.04659031754	0.03657543356	0.04656881063	0.03471165608	0.04787711168	0.05593294703	0.04829532523	0.04262297526	0.04958714342	0.09449877008	0.0517311364	0.05981862574	0.04110505041	0.04229844191	0.03579821047	0.04470193718	0.05265446911	0.04620129337	0.04843717657	0.04441312545	0.04862953139
O	0.01966666667	0.0417984296	0.02777777778	0.05905842183	0.10275742896	0.04569623012	0.02908517854	0.04545323054	0.04097986509	0.03199136026	0.03426655106	0.04435177891	0.03634024178	0.05107124143	0.03568794619	0.04667867515	0.04706669313	0.04810685216	0.06263551665	0.03823397216	0.04366650904	0.04819098458	0.03902678467	0.02073749385
P	0.01875392013	0.05194335556	0.0474809635	0.04047721719	0.07117292752	0.04844719602	0.04723188134	0.04668397314	0.04320494839	0.04149252877	0.04901038803	0.03979083258	0.06609982332	0.05041765238	0.03820401443	0.05255614306	0.03323975212	0.04979763687	0.0473830542	0.04471652915	0.03099598364	0.06733864901	0.03356849084	0.03119180633
Plate information
Plate	Repeat	Barcode	Measured height	Chamber temperature at start	Chamber temperature at end	Humidity at start	Humidity at end	Ambient temperature at start	Ambient temperature at end	Group	Label	ScanX	ScanY	Measinfo	Kinetics	Measurement date
1	1	=""	14.85	24.43	24.36	27.7	27.7	23.11	22.94	1	Lilly FRET(1)	0	0	De=1st Ex=Top Em=Top Wdw=1 (14)	0	21-02-24 11:26:37
Background information
Plate	Label	Result	Signal	Flashes/Time	Meastime	MeasInfo
1	Lilly FRET	0	108	20	00:00:00.000	De=1st Ex=Top Em=Top Wdw=1 (14)
1	Lilly FRET	0	78	5	00:00:00.000	De=2nd Ex=Top Em=Top Wdw=1 (142)
Results for Lilly FRET(1) - channel 1 window 1 (Counts)
	01	02	03	04	05	06	07	08	09	10	11	12	13	14	15	16	17	18	19	20	21	22	23	24
A	151	7133	6904	7656	9868	5743	7207	7635	5720	7236	5957	5855	10042	5390	6394	7134	5917	6505	6817	6349	5148	4381	7776	2933
B	2653	7516	7300	6827	5241	7294	5736	6110	6720	6179	7100	6285	15135	5830	6337	6864	6495	6607	6872	6812	4306	8122	6999	51
C	82	4091	6068	6223	15066	5804	4919	6511	4426	5562	5822	6827	5149	6140	5201	6100	5914	6603	6231	4540	6823	5935	7038	2713
D	2611	6813	5629	4925	5132	6388	5846	6685	5691	6906	3948	6202	15056	5918	6993	6641	4722	5171	6570	6958	6791	7327	5795	57
E	92	6369	7458	6665	13923	5167	8410	6358	6632	5157	6838	5625	5462	4127	5953	7357	5230	6189	6060	5385	5835	6675	6124	2711
F	2438	6789	5098	6810	5027	6126	6917	5358	7936	6453	5250	5468	13855	6820	5576	7057	6399	5563	4546	6030	6569	8641	6635	57
G	66	7757	6363	7073	15168	5014	6472	6706	4942	6689	6134	6996	5140	7401	6827	6039	7354	7049	6641	4944	4878	6308	5472	2849
H	2621	5672	5782	5761	5077	6418	6988	6422	6013	6615	5811	6128	13189	5568	6380	5876	6442	7090	6446	7146	9122	6868	4640	45
I	66	8120	4294	7654	15067	5901	5504	8318	7036	5935	7245	6752	5621	6049	5972	6401	5502	4730	7962	4049	6898	5161	7395	2817
J	2580	6053	6507	5238	5441	4725	5834	4971	5629	7464	6287	4774	14588	5463	4938	6773	5146	6233	4501	6261	4578	6366	4359	48
K	81	5395	6141	4085	14401	6713	7042	5182	5498	6312	6385	8297	5028	5042	6864	7058	6169	5603	5809	5496	3622	5230	5831	2764
L	2679	5793	7320	6084	5191	4528	6610	8626	6372	5800	5742	6102	12440	7385	4615	5355	6022	5293	8385	6922	6148	5375	5252	48
M	91	6858	6152	6606	14022	5812	5381	7130	6882	6968	5397	6155	5077	4763	5105	5240	4946	4628	6355	5776	6643	5970	6434	2726
N	2545	6235	5189	6265	4895	6231	4654	6405	7394	6366	5718	6708	12447	6882	7889	5471	5663	4753	5972	7022	6187	6318	6019	55
O	354	5829	3912	8164	13915	6291	4005	6285	5656	4473	4782	6137	4999	6920	4839	6349	6403	6584	8464	5189	5910	6500	5327	2867
P	2691	7182	6566	5632	9784	6722	6547	6438	6007	5798	6775	5357	8979	6905	5198	7077	4511	6718	6425	6048	4206	8952	4587	67
Plate information
Plate	Repeat	Barcode	Measured height	Chamber temperature at start	Chamber temperature at end	Humidity at start	Humidity at end	Ambient temperature at start	Ambient temperature at end	Group	Label	ScanX	ScanY	Measinfo	Kinetics	Measurement date
1	1	=""	14.85	24.43	24.36	27.7	27.7	23.11	22.94	1	Lilly FRET(1)	0	0	De=2nd Ex=Top Em=Top Wdw=1 (142)	0	21-02-24 11:26:37
Background information
Plate	Label	Result	Signal	Flashes/Time	Meastime	MeasInfo
1	Lilly FRET	0	108	20	00:00:00.000	De=1st Ex=Top Em=Top Wdw=1 (14)
1	Lilly FRET	0	78	5	00:00:00.000	De=2nd Ex=Top Em=Top Wdw=1 (142)
Results for Lilly FRET(1) - channel 2 window 1 (Counts)
	01	02	03	04	05	06	07	08	09	10	11	12	13	14	15	16	17	18	19	20	21	22	23	24
A	6134	142307	142079	141165	140765	141027	141640	140309	140523	141540	140684	142038	138976	141248	139346	140454	140026	140210	139257	139485	139268	139968	139901	143313
B	144717	142109	142040	140146	140969	140446	141087	141342	141438	140611	140481	141525	137474	140789	138420	140415	138225	141255	136024	137312	138679	137798	142155	759
C	1943	141252	138486	136643	135706	138850	137983	137617	137657	137632	137775	138309	138103	137606	137097	137810	138820	137198	138050	137754	137347	136858	138980	138043
D	141808	139292	138676	139208	137977	138004	137542	137337	137118	137779	138308	134961	133756	137600	136914	136243	137158	137342	136844	136527	136888	135580	137141	178
E	918	137198	135485	133993	134449	137000	136913	134661	136456	134541	134896	133685	141868	133593	134745	142177	134167	135656	135810	133986	134258	133815	134412	135136
F	137697	136666	137571	135119	135188	135208	135722	139400	134597	136103	135541	135159	132420	134300	135184	141428	133558	134661	134067	135224	133585	131910	135120	1314
G	635	138057	140404	138584	135933	139222	137448	138985	138052	141792	141501	136646	138059	138864	140016	137455	145118	137918	137436	137494	139127	139435	137438	141461
H	143557	140152	139630	139320	140478	138907	139363	140432	141965	141071	141278	140581	138775	140209	139604	140023	146953	140352	139780	139504	139099	139879	138466	1095
I	845	140009	140435	138048	135711	136986	137561	138346	142311	138475	137934	140197	146737	137833	138221	139936	144320	138670	139845	138526	137660	136440	136909	137865
J	141786	138579	136789	138487	139794	137173	137353	137850	137026	138418	136744	138161	133679	136883	137459	137554	136835	135293	136379	135993	136842	137384	136436	1682
K	1283	137906	138618	135354	132908	134268	136907	137511	136054	135788	136642	134430	136450	135130	134905	135023	135167	134197	134122	134397	134203	135596	136320	137221
L	145186	138946	138961	138783	138078	136100	135131	136446	137584	137146	136631	136513	134174	137248	136813	138820	137632	138687	135600	137178	134940	136865	136722	1499
M	2755	138661	138159	135589	134555	136441	138071	138892	135337	137085	137687	137506	135397	134698	135462	135085	135746	135912	137737	134257	135316	135282	139134	135780
N	141129	136504	136033	134470	133833	133802	134076	133780	132194	131814	134153	135277	131716	133034	131882	133098	133882	132772	133596	133360	133914	130437	135523	1131
O	18000	139455	140832	138236	135416	137670	137699	138274	138019	139819	139553	138371	137561	135497	135592	136015	136041	136862	135131	135717	135344	134880	136496	138252
P	143490	138266	138287	139140	137468	138749	138614	137906	139035	139736	138236	134629	135840	136956	136059	134656	135711	134906	135597	135252	135695	132940	136646	2148
Basic assay information
Assay ID:				19188
Assay Started:				21-02-24 11:21:43
Assay Finished:				21-02-24 11:26:45
Assay Exported:				21-02-24 11:26:45
Protocol ID:				100202
Protocol Name:				Lilly FRET_384
Serial#:				="1040204"
Protocol information
Protocol:
Protocol name				Lilly FRET_384
Number of assay repeats				1
Start assay repeat each				N/A
Number of plate repeats				1
Start plate repeat each				N/A
Is label meas. height used				Yes
Height of measurement				Defined in label
Is gripper height used				No
Mode of measurement				By Columns bi-directional
Rotated plate				No
Soft move				No
Protocol notes
Plate type:
Name of the plate type				384 OptiPlate
Number of rows				16
Number of columns				24
Number of the wells in the plate				384
Height of the plate				14.35 mm
Coordinates of corners:
384 OptiPlate + Lilly FRET
12.1 mm x------------------------------------------------------- x 115.6 mm
9 mm 9 mm
12.1 mm x------------------------------------------------------- x 115.6 mm
76.5 mm 76.5 mm
Platemap:
Plate				1
Group				1
	01	02	03	04	05	06	07	08	09	10	11	12	13	14	15	16	17	18	19	20	21	22	23	24
A	-	-	-	-	-	-	-	-	-	-	-	-	-	-	-	-	-	-	-	-	-	-	-	-
B	-	-	-	-	-	-	-	-	-	-	-	-	-	-	-	-	-	-	-	-	-	-	-	-
C	-	-	-	-	-	-	-	-	-	-	-	-	-	-	-	-	-	-	-	-	-	-	-	-
D	-	-	-	-	-	-	-	-	-	-	-	-	-	-	-	-	-	-	-	-	-	-	-	-
E	-	-	-	-	-	-	-	-	-	-	-	-	-	-	-	-	-	-	-	-	-	-	-	-
F	-	-	-	-	-	-	-	-	-	-	-	-	-	-	-	-	-	-	-	-	-	-	-	-
G	-	-	-	-	-	-	-	-	-	-	-	-	-	-	-	-	-	-	-	-	-	-	-	-
H	-	-	-	-	-	-	-	-	-	-	-	-	-	-	-	-	-	-	-	-	-	-	-	-
I	-	-	-	-	-	-	-	-	-	-	-	-	-	-	-	-	-	-	-	-	-	-	-	-
J	-	-	-	-	-	-	-	-	-	-	-	-	-	-	-	-	-	-	-	-	-	-	-	-
K	-	-	-	-	-	-	-	-	-	-	-	-	-	-	-	-	-	-	-	-	-	-	-	-
L	-	-	-	-	-	-	-	-	-	-	-	-	-	-	-	-	-	-	-	-	-	-	-	-
M	-	-	-	-	-	-	-	-	-	-	-	-	-	-	-	-	-	-	-	-	-	-	-	-
N	-	-	-	-	-	-	-	-	-	-	-	-	-	-	-	-	-	-	-	-	-	-	-	-
O	-	-	-	-	-	-	-	-	-	-	-	-	-	-	-	-	-	-	-	-	-	-	-	-
P	-	-	-	-	-	-	-	-	-	-	-	-	-	-	-	-	-	-	-	-	-	-	-	-
- - Undefined
Calculations:
Plate				1
Formula index				Calc 1
Formula name				Label ratio
Formula				Label ratio where X = Lilly FRET(1) channel 1 window 1 Y = Lilly FRET(1) channel 2 window 1
Auto export parameters:
Export format				Plate2
Include basic assay information				Yes
Place assay information at				End of file
Include basic plate information				Yes
Place plate information at				Beginning of plate
Include protocol information				Yes
Protocol info level				Large
Include error and warning information				Yes
Include background information				Yes
Add plate number to the file name				Yes
Each plate to separate file				No
Field separator to use				System
File name format				<DefaultDataFolder>\<Date>\<ProtocolName>_<AssayID>.csv
Operations:
Plate 1
Group 1
Measurement
Label				Lilly FRET(1)
Labels:
Lilly FRET				6000025
Light source				Laser
Top mirror				LANCE/DELFIA Bias
Bottom mirror				N/A
Exc. filter				N/A
Using of excitation filter				Top
Ems. filter				APC 665
Using of emission filter				Top
2nd ems. filter				Europium 615
Using of 2nd emission filter				Top
Measurement height				7.3 mm
Cycle				16600
Delay				30
Number of flashes				20
Number of flashes for 2nd detector				5
Number of sequence windows				1
Total time of windows				500
Excitation light				100%
Reference excitation light				100%
Reference AD gain				4
Reference signal				323509
Last edited				13-06-14 09:17:06
Last edited by				EnVision
Factory preset				No
Filters:
APC 665				205
Filter type				Emission
Description				M665 CWL=665nm BW=7 5nm Tmin=75%
Used with				Luminescence DELFIA - Time-resolved Fluorescence Fluorescence Intensity LANCE - Time-resolved Fluorescence
Last edited				26-02-19 14:51:38
Last edited by				Installation
Factory preset				Yes
Europium 615				203
Filter type				Emission
Description				M615 CWL=615nm BW=8 5nm Tmin=80%
Used with				Luminescence DELFIA - Time-resolved Fluorescence Fluorescence Intensity LANCE - Time-resolved FluorescenceLuminescence Absorbance DELFIA - Time-resolved Fluorescence Fluorescence Intensity LANCE - Time-resolved Fluorescence
Last edited				26-02-19 14:51:38
Last edited by				Installation
Factory preset				Yes
Mirror modules:
LANCE/DELFIA Bias				445
Used by				Top
Dual				No
Bias				Yes
Description				D400
Used with				Luminescence DELFIA - Time-resolved Fluorescence Fluorescence Intensity LANCE - Time-resolved Fluorescence
Last edited				26-02-19 14:51:38
Last edited by				Installation
Factory preset				Yes
Instrument:
Serial number				1040204
Nickname				EnVision
Normalization:
Notifications for plate 1 repeat 1:
WARNING: Plate height defined in the plate editor does not match the actual plate height. Measured height is 14.85 mm. Plate editor height is 14.35 mm. The results may be affected.
Exported with EnVision Workstation version 1.14.3049.528
