## Supplementary material for "Genome-wide arrayed CRISPR activation screen for prion protein modulators": Plate_LX_A.csv

Plate information
Plate	Repeat	Barcode	Measured height	Chamber temperature at start	Chamber temperature at end	Humidity at start	Humidity at end	Ambient temperature at start	Ambient temperature at end	Formula	Measurement date
1	1	=""	N/A	N/A	N/A	N/A	N/A	N/A	N/A	Calc 1: Label ratio = X / Y where X = Lilly FRET(1) channel 1 window 1 Y = Lilly FRET(1) channel 2 window 1	21-02-24 11:43:38
Background information
Plate	Label	Result	Signal	Flashes/Time	Meastime	MeasInfo
1	Lilly FRET	0	113	20	00:00:00.000	De=1st Ex=Top Em=Top Wdw=1 (14)
1	Lilly FRET	0	58	5	00:00:00.000	De=2nd Ex=Top Em=Top Wdw=1 (142)
Calculated results: Calc 1: Label ratio = X / Y where X = Lilly FRET(1) channel 1 window 1 Y = Lilly FRET(1) channel 2 window 1
	01	02	03	04	05	06	07	08	09	10	11	12	13	14	15	16	17	18	19	20	21	22	23	24
A	0.0207703166	0.06415324446	0.05391116107	0.05743101861	0.06928322642	0.04492740453	0.05453476407	0.0591919715	0.04502197697	0.05748701773	0.04368155275	0.05302044119	0.07386011385	0.06404557603	0.06082672046	0.05762098725	0.0585890541	0.05172085277	0.0763571954	0.05824315722	0.06685312097	0.05645321314	0.05221630456	0.02086039581
B	0.0188132049	0.04248105584	0.04028801284	0.0346972775	0.03792416575	0.03539823009	0.05117599063	0.05869439793	0.05114933673	0.05285584832	0.04973038167	0.02780077995	0.12406658653	0.04808232525	0.05337090706	0.04284206824	0.03751221377	0.05335867105	0.04945672537	0.04235876852	0.04925112953	0.04177161455	0.05348499344	0.03884234577
C	0.30000	0.03330992559	0.04592681067	0.04184561563	0.10160136091	0.05375951977	0.02905431467	0.0542445275	0.05416408407	0.04429227581	0.0393181802	0.0579007908	0.03751736584	0.04918491921	0.05221128897	0.04437804259	0.04928810871	0.04389207502	0.03833450686	0.04283094341	0.02953407695	0.05294811577	0.05387349884	0.02017853822
D	0.01848837544	0.04072930345	0.04835777041	0.03951276611	0.03756845406	0.04613896947	0.05022225461	0.05650094217	0.03896759673	0.061869072	0.04223448017	0.04168671888	0.11171647712	0.04516847229	0.05245322154	0.05749706722	0.05694832224	0.0567077314	0.04448874551	0.04009521252	0.05285336079	0.06595001621	0.05119657365	1.10526315789
E	0.13670411985	0.03033503491	0.05140356479	0.04598406782	0.09728939377	0.04326997146	0.04712513437	0.04261592853	0.05015985419	0.03598405602	0.05834851289	0.04824561404	0.03834453324	0.05788716136	0.04875852214	0.04924418134	0.09465305416	0.04697316444	0.04512258351	0.04228432923	0.05212123918	0.04129372723	0.05075893831	0.01915350487
F	0.01809075224	0.03997114422	0.04809600094	0.04699787146	0.03710980945	0.05064079477	0.05012712867	0.07984365443	0.04872125115	0.05222501974	0.0473887309	0.05661951478	0.1021489616	0.0455968116	0.03439270571	0.05855345537	0.04674783077	0.04987309549	0.04879017155	0.04792153337	0.03602081503	0.05528471139	0.04663142199	0.02693877551
G	0.08098987627	0.05223971947	0.04249679473	0.05111135716	0.09556432228	0.04351884008	0.03824417601	0.04322498705	0.04234341268	0.04383498435	0.03396640384	0.04731527326	0.03563464713	0.04124375363	0.04803257033	0.05425835106	0.04942489875	0.04383141431	0.05447709052	0.03986494319	0.05322499097	0.04727968902	0.0563434266	0.02056214068
H	0.01846265751	0.04555573109	0.07048910958	0.04685782011	0.03566667868	0.04265081938	0.03974865656	0.03967186266	0.04217550931	0.05269667228	0.04740967172	0.05473262462	0.10361865254	0.04784422205	0.04323355046	0.04822043628	0.049771075	0.04259713997	0.0471843605	0.04824202182	0.04679014168	0.05318200768	0.04328018223	0.05007587253
I	0.26250	0.04694825553	0.04021490543	0.0336267045	0.1061009955	0.04624133797	0.04599769864	0.0492062456	0.04759449286	0.05054490392	0.04618518355	0.03655670705	0.0363426447	0.03288881077	0.0431854639	0.03132602515	0.05379509883	0.04517098392	0.04851902433	0.04330497714	0.04406539783	0.04614402864	0.03478700192	0.02083077523
J	0.01769129985	0.05297332991	0.02977838826	0.05016710232	0.03629488499	0.04041860809	0.04431236215	0.03526035865	0.04693862275	0.04658693652	0.05613741408	0.04475172193	0.10064116636	0.04975343754	0.03451967016	0.04875452416	0.04979539154	0.04762184251	0.04623956246	0.04172786113	0.05151295196	0.03149518628	0.04166239698	0.02464882057
K	0.11699164345	0.03674371422	0.05329400771	0.05070833942	0.08420697644	0.03684678528	0.06077468949	0.04849499545	0.04747088039	0.0541271097	0.03288513539	0.04156726615	0.03842259683	0.0442959336	0.04374944045	0.04743915782	0.03847094484	0.0345561186	0.04938839395	0.03270558323	0.05084884404	0.05111367468	0.04050557399	0.01969080315
L	0.01807713199	0.0579506325	0.04349109805	0.05416320315	0.03591168386	0.05289459636	0.03819406676	0.03667885703	0.04602033336	0.0479446969	0.0419048181	0.06158765466	0.0993284856	0.05048763083	0.04438168097	0.04515980822	0.05894622358	0.03280674194	0.05821327354	0.04014294842	0.04559449088	0.05197460783	0.04953424104	0.07659574468
M	0.11842105263	0.04447780801	0.0531418445	0.04448212129	0.10037923504	0.0479612962	0.04834513176	0.04639890219	0.0353354767	0.05067457857	0.05495309793	0.04413735281	0.03952403418	0.06050464607	0.04538899097	0.04326636905	0.03753993024	0.04627780097	0.03887481829	0.04233372976	0.0415365779	0.05001657199	0.05941588027	0.02026276562
N	0.01886474033	0.04304772892	0.0485998369	0.05631559845	0.03570158805	0.051280721	0.04936043028	0.05366883289	0.04237326222	0.04977423398	0.04688567674	0.05639361053	0.10581207199	0.05288012493	0.04660288314	0.05281523539	0.04679879172	0.04803353636	0.04922964162	0.04451271574	0.0584091735	0.04890695712	0.04825296204	0.02507961783
O	0.06502775575	0.0504577823	0.02937105069	0.04788166752	0.10959129123	0.05035491157	0.04280585673	0.04468512826	0.04885213403	0.04550908655	0.04300172941	0.04902790763	0.03695713551	0.03172049604	0.05940723237	0.04449925641	0.0552360611	0.04480544905	0.04625265409	0.03053474901	0.04608910411	0.04864474905	0.04614014988	0.01950219409
P	0.01874943682	0.0584792349	0.04909294932	0.05693128607	0.07111426751	0.04832671743	0.05992476977	0.0501518325	0.049236055	0.0561961367	0.04051426734	0.05648767918	0.07073938581	0.06162067199	0.05445594803	0.0368605618	0.05350810674	0.05430622882	0.05728875768	0.05038002008	0.05929336388	0.05324923861	0.05727586681	0.02242609582
Plate information
Plate	Repeat	Barcode	Measured height	Chamber temperature at start	Chamber temperature at end	Humidity at start	Humidity at end	Ambient temperature at start	Ambient temperature at end	Group	Label	ScanX	ScanY	Measinfo	Kinetics	Measurement date
1	1	=""	14.85	24.24	24.16	27.8	28	23.01	22.94	1	Lilly FRET(1)	0	0	De=1st Ex=Top Em=Top Wdw=1 (14)	0	21-02-24 11:43:38
Background information
Plate	Label	Result	Signal	Flashes/Time	Meastime	MeasInfo
1	Lilly FRET	0	113	20	00:00:00.000	De=1st Ex=Top Em=Top Wdw=1 (14)
1	Lilly FRET	0	58	5	00:00:00.000	De=2nd Ex=Top Em=Top Wdw=1 (142)
Results for Lilly FRET(1) - channel 1 window 1 (Counts)
	01	02	03	04	05	06	07	08	09	10	11	12	13	14	15	16	17	18	19	20	21	22	23	24
A	206	9153	7770	8234	9926	6427	7791	8458	6576	8347	6306	7535	10484	9106	8654	8219	8334	7329	10691	8235	9394	7966	7412	3003
B	2744	6077	5724	4936	5388	5024	7213	8342	7303	7641	7092	3928	17030	6761	7462	6090	5298	7497	6864	5952	6922	5904	7547	51
C	63	4696	6383	5885	14155	7666	4143	7620	7690	6326	5506	8054	5239	6849	7264	6208	6837	6115	5281	5932	4112	7316	7532	2821
D	2567	5645	6649	5401	5200	6346	6892	7796	5402	8519	5842	5717	14784	6208	7182	7940	7812	7678	6137	5525	7187	8951	6957	42
E	73	4136	7083	6292	12975	5898	6488	5810	6715	4902	7912	6545	5067	8124	6551	6688	12581	6445	6092	5722	7004	5587	6745	2560
F	2485	5430	6545	6359	5005	6749	6782	10704	6620	7011	6349	7601	13590	6075	4583	7856	6255	6622	6513	6503	4797	7371	6192	66
G	72	7255	5900	11079	13517	6015	5319	6092	5845	6080	4954	6527	4922	5827	6654	7501	6871	6087	7563	5502	7369	6495	7791	2897
H	2589	6344	9738	6563	4950	5921	5592	5426	5985	7286	6545	7486	13988	6607	5907	6720	6805	5898	6425	6597	6341	7399	5909	66
I	63	6529	5539	4646	14090	6326	6236	6785	6461	7110	6258	5009	5005	4491	5842	4275	7400	6133	6608	5900	5978	6291	4751	2884
J	2444	7220	4054	6890	4972	5465	5927	4780	6271	6330	7579	6023	13295	6770	4676	6641	6790	6491	6324	5654	6813	4243	5692	93
K	84	5071	7300	6944	11486	5014	8333	6662	6423	7389	4439	5628	5199	6025	5864	6417	5191	4678	6658	4425	6838	6912	5432	2690
L	2496	7994	5892	7363	4860	7134	5267	5105	6215	6457	5682	8417	13209	6792	5987	6094	7913	4469	7867	5403	6131	6812	6865	36
M	63	6162	7197	6113	13605	6533	6522	6289	4704	6866	7358	5896	5278	8009	6200	5815	5112	6209	5188	5553	5428	6489	7694	2773
N	2571	5821	6496	7603	4820	6919	6672	7094	5657	6592	6244	7488	13798	7077	6152	7144	6352	6451	6448	5839	7554	6376	6394	63
O	82	6944	4095	6772	14678	6867	5926	6135	6752	6258	5893	6660	5105	4397	8196	6134	7655	6065	6143	4101	6177	6608	6323	2711
P	2705	8053	6825	7842	9713	6842	8316	6920	6764	7564	5543	7629	9707	8418	7511	5098	7409	7450	7898	6675	8255	7151	7911	88
Plate information
Plate	Repeat	Barcode	Measured height	Chamber temperature at start	Chamber temperature at end	Humidity at start	Humidity at end	Ambient temperature at start	Ambient temperature at end	Group	Label	ScanX	ScanY	Measinfo	Kinetics	Measurement date
1	1	=""	14.85	24.24	24.16	27.8	28	23.01	22.94	1	Lilly FRET(1)	0	0	De=2nd Ex=Top Em=Top Wdw=1 (142)	0	21-02-24 11:43:38
Background information
Plate	Label	Result	Signal	Flashes/Time	Meastime	MeasInfo
1	Lilly FRET	0	113	20	00:00:00.000	De=1st Ex=Top Em=Top Wdw=1 (14)
1	Lilly FRET	0	58	5	00:00:00.000	De=2nd Ex=Top Em=Top Wdw=1 (142)
Results for Lilly FRET(1) - channel 2 window 1 (Counts)
	01	02	03	04	05	06	07	08	09	10	11	12	13	14	15	16	17	18	19	20	21	22	23	24
A	9918	142674	144126	143372	143267	143053	142863	142891	146062	145198	144363	142115	141944	142180	142273	142639	142245	141703	140013	141390	140517	141108	141948	143957
B	145855	143052	142077	142259	142073	141928	140945	142126	142778	144563	142609	141291	137265	140613	139814	142150	141234	140502	138788	140514	140545	141340	141105	1313
C	210	140979	138982	140636	139319	142598	142595	140475	141976	142824	140037	139100	139642	139250	139127	139889	138715	139319	137761	138498	139229	138173	139809	139802
D	138844	138598	137496	136690	138414	137541	137230	137980	138628	137694	138323	137142	132335	137441	136922	138094	137177	135396	137945	137797	135980	135724	135888	38
E	534	136344	137792	136830	133365	136307	137676	136334	133872	136227	135599	135660	132144	140342	134356	135813	132917	137206	135010	135322	134379	135299	132883	133657
F	137363	135848	136082	135304	134870	133272	135296	134062	135875	134246	133977	134247	133041	133233	133255	134168	133803	132777	133490	135701	133173	133328	132786	2450
G	889	138879	138834	216762	141444	138216	139080	140937	138038	138702	145850	137947	138124	141282	138531	138246	139019	138873	138829	138016	138450	137374	138277	140890
H	140229	139258	138149	140062	138785	138825	140684	136772	141907	138263	138052	136774	134995	138094	136630	139360	136726	138460	136168	136748	135520	139126	136529	1318
I	240	139068	137735	138164	132798	136804	135572	137889	135751	140667	135498	137020	137717	136551	135277	136468	137559	135773	136194	136243	135662	136334	136574	138449
J	138147	136295	136139	137341	136989	135210	133755	135563	133600	135875	135008	134587	132103	136071	135459	136213	136358	136303	136766	135497	132258	134719	136622	3773
K	718	138010	136976	136940	136402	136077	137113	137375	135304	136512	134985	135395	135311	136017	134036	135268	134933	135374	134809	135298	134477	135228	134105	136612
L	138075	137945	135476	135941	135332	134872	137901	139181	135049	134676	135593	136667	132983	134528	134898	134943	134241	136222	135141	134594	134468	131064	138591	470
M	532	138541	135430	137426	135536	136214	134905	135542	133124	135492	133896	133583	133539	132370	136597	134400	136175	134168	133454	131172	130680	129737	129494	136852
N	136286	135222	133663	135007	135008	134924	135169	132181	133504	132438	133175	132781	130401	133831	132009	135264	135730	134302	130978	131176	129329	130370	132510	2512
O	1261	137620	139423	141432	133934	136372	138439	137294	138213	137511	137041	135841	138133	138617	137963	137845	138587	135363	132814	134306	134023	135842	137039	139010
P	144271	137707	139022	137745	136583	141578	138774	137981	137379	134600	136816	135056	137222	136610	137928	138305	138465	137185	137863	132493	139223	134293	138121	3924
Basic assay information
Assay ID:				19191
Assay Started:				21-02-24 11:38:44
Assay Finished:				21-02-24 11:43:45
Assay Exported:				21-02-24 11:43:45
Protocol ID:				100202
Protocol Name:				Lilly FRET_384
Serial#:				="1040204"
Protocol information
Protocol:
Protocol name				Lilly FRET_384
Number of assay repeats				1
Start assay repeat each				N/A
Number of plate repeats				1
Start plate repeat each				N/A
Is label meas. height used				Yes
Height of measurement				Defined in label
Is gripper height used				No
Mode of measurement				By Columns bi-directional
Rotated plate				No
Soft move				No
Protocol notes
Plate type:
Name of the plate type				384 OptiPlate
Number of rows				16
Number of columns				24
Number of the wells in the plate				384
Height of the plate				14.35 mm
Coordinates of corners:
384 OptiPlate + Lilly FRET
12.1 mm x------------------------------------------------------- x 115.6 mm
9 mm 9 mm
12.1 mm x------------------------------------------------------- x 115.6 mm
76.5 mm 76.5 mm
Platemap:
Plate				1
Group				1
	01	02	03	04	05	06	07	08	09	10	11	12	13	14	15	16	17	18	19	20	21	22	23	24
A	-	-	-	-	-	-	-	-	-	-	-	-	-	-	-	-	-	-	-	-	-	-	-	-
B	-	-	-	-	-	-	-	-	-	-	-	-	-	-	-	-	-	-	-	-	-	-	-	-
C	-	-	-	-	-	-	-	-	-	-	-	-	-	-	-	-	-	-	-	-	-	-	-	-
D	-	-	-	-	-	-	-	-	-	-	-	-	-	-	-	-	-	-	-	-	-	-	-	-
E	-	-	-	-	-	-	-	-	-	-	-	-	-	-	-	-	-	-	-	-	-	-	-	-
F	-	-	-	-	-	-	-	-	-	-	-	-	-	-	-	-	-	-	-	-	-	-	-	-
G	-	-	-	-	-	-	-	-	-	-	-	-	-	-	-	-	-	-	-	-	-	-	-	-
H	-	-	-	-	-	-	-	-	-	-	-	-	-	-	-	-	-	-	-	-	-	-	-	-
I	-	-	-	-	-	-	-	-	-	-	-	-	-	-	-	-	-	-	-	-	-	-	-	-
J	-	-	-	-	-	-	-	-	-	-	-	-	-	-	-	-	-	-	-	-	-	-	-	-
K	-	-	-	-	-	-	-	-	-	-	-	-	-	-	-	-	-	-	-	-	-	-	-	-
L	-	-	-	-	-	-	-	-	-	-	-	-	-	-	-	-	-	-	-	-	-	-	-	-
M	-	-	-	-	-	-	-	-	-	-	-	-	-	-	-	-	-	-	-	-	-	-	-	-
N	-	-	-	-	-	-	-	-	-	-	-	-	-	-	-	-	-	-	-	-	-	-	-	-
O	-	-	-	-	-	-	-	-	-	-	-	-	-	-	-	-	-	-	-	-	-	-	-	-
P	-	-	-	-	-	-	-	-	-	-	-	-	-	-	-	-	-	-	-	-	-	-	-	-
- - Undefined
Calculations:
Plate				1
Formula index				Calc 1
Formula name				Label ratio
Formula				Label ratio where X = Lilly FRET(1) channel 1 window 1 Y = Lilly FRET(1) channel 2 window 1
Auto export parameters:
Export format				Plate2
Include basic assay information				Yes
Place assay information at				End of file
Include basic plate information				Yes
Place plate information at				Beginning of plate
Include protocol information				Yes
Protocol info level				Large
Include error and warning information				Yes
Include background information				Yes
Add plate number to the file name				Yes
Each plate to separate file				No
Field separator to use				System
File name format				<DefaultDataFolder>\<Date>\<ProtocolName>_<AssayID>.csv
Operations:
Plate 1
Group 1
Measurement
Label				Lilly FRET(1)
Labels:
Lilly FRET				6000025
Light source				Laser
Top mirror				LANCE/DELFIA Bias
Bottom mirror				N/A
Exc. filter				N/A
Using of excitation filter				Top
Ems. filter				APC 665
Using of emission filter				Top
2nd ems. filter				Europium 615
Using of 2nd emission filter				Top
Measurement height				7.3 mm
Cycle				16600
Delay				30
Number of flashes				20
Number of flashes for 2nd detector				5
Number of sequence windows				1
Total time of windows				500
Excitation light				100%
Reference excitation light				100%
Reference AD gain				4
Reference signal				323509
Last edited				13-06-14 09:17:06
Last edited by				EnVision
Factory preset				No
Filters:
APC 665				205
Filter type				Emission
Description				M665 CWL=665nm BW=7 5nm Tmin=75%
Used with				Luminescence DELFIA - Time-resolved Fluorescence Fluorescence Intensity LANCE - Time-resolved Fluorescence
Last edited				26-02-19 14:51:38
Last edited by				Installation
Factory preset				Yes
Europium 615				203
Filter type				Emission
Description				M615 CWL=615nm BW=8 5nm Tmin=80%
Used with				Luminescence DELFIA - Time-resolved Fluorescence Fluorescence Intensity LANCE - Time-resolved FluorescenceLuminescence Absorbance DELFIA - Time-resolved Fluorescence Fluorescence Intensity LANCE - Time-resolved Fluorescence
Last edited				26-02-19 14:51:38
Last edited by				Installation
Factory preset				Yes
Mirror modules:
LANCE/DELFIA Bias				445
Used by				Top
Dual				No
Bias				Yes
Description				D400
Used with				Luminescence DELFIA - Time-resolved Fluorescence Fluorescence Intensity LANCE - Time-resolved Fluorescence
Last edited				26-02-19 14:51:38
Last edited by				Installation
Factory preset				Yes
Instrument:
Serial number				1040204
Nickname				EnVision
Normalization:
Notifications for plate 1 repeat 1:
WARNING: Plate height defined in the plate editor does not match the actual plate height. Measured height is 14.85 mm. Plate editor height is 14.35 mm. The results may be affected.
Exported with EnVision Workstation version 1.14.3049.528
