## Supplementary material for "Genome-wide arrayed CRISPR activation screen for prion protein modulators": Plate_LX_B.csv

Plate information
Plate	Repeat	Barcode	Measured height	Chamber temperature at start	Chamber temperature at end	Humidity at start	Humidity at end	Ambient temperature at start	Ambient temperature at end	Formula	Measurement date
1	1	=""	N/A	N/A	N/A	N/A	N/A	N/A	N/A	Calc 1: Label ratio = X / Y where X = Lilly FRET(1) channel 1 window 1 Y = Lilly FRET(1) channel 2 window 1	21-02-24 11:49:55
Background information
Plate	Label	Result	Signal	Flashes/Time	Meastime	MeasInfo
1	Lilly FRET	0	93	20	00:00:00.000	De=1st Ex=Top Em=Top Wdw=1 (14)
1	Lilly FRET	0	60	5	00:00:00.000	De=2nd Ex=Top Em=Top Wdw=1 (142)
Calculated results: Calc 1: Label ratio = X / Y where X = Lilly FRET(1) channel 1 window 1 Y = Lilly FRET(1) channel 2 window 1
	01	02	03	04	05	06	07	08	09	10	11	12	13	14	15	16	17	18	19	20	21	22	23	24
A	0.02409838102	0.06417988906	0.05354873588	0.05988774569	0.07244060935	0.04311385752	0.05403340948	0.05484450231	0.04177102864	0.05860593004	0.04435457896	0.05230234703	0.07044412618	0.06101544686	0.0582601584	0.05574610403	0.04999964096	0.05060208362	0.07506760567	0.05769783346	0.06432413623	0.05713235506	0.05264561323	0.02040572205
B	0.01877808468	0.03974943131	0.03916379437	0.03447379696	0.03753493473	0.03549234416	0.05008577314	0.05719017786	0.04922001461	0.05105972331	0.04860703287	0.02522359562	0.12482903658	0.04877646333	0.05317471177	0.03941350647	0.03607933097	0.05171767998	0.04957758528	0.04162770289	0.05037538664	0.04312573183	0.05360103943	0.03393316195
C	0.04319571865	0.03485997561	0.03917790623	0.03839900026	0.10853618617	0.0514107681	0.02700206533	0.04997248615	0.05399194194	0.04339050728	0.03977819231	0.04710936742	0.0349281065	0.04697166087	0.04883048428	0.04336163531	0.04812012722	0.04310114956	0.03583391642	0.04079680799	0.02852095269	0.05010245371	0.05149728427	0.02014889141
D	0.01847777952	0.03884382497	0.04767200046	0.03743751398	0.03521373	0.04234585011	0.04741388769	0.056705009	0.03742587012	0.06071535918	0.0419739492	0.04086829158	0.11931443639	0.04461270773	0.05120417693	0.05691996533	0.05581295676	0.05525158087	0.04434902824	0.03820229669	0.05098713333	0.06486190786	0.04916732752	0.28481012658
E	0.0323903239	0.03249118598	0.05197259627	0.04919824804	0.10251431605	0.04175860341	0.04624229733	0.04265325257	0.04909604687	0.03652608363	0.05523648905	0.04676939507	0.03558235959	0.05423497268	0.04687406252	0.04893782672	0.09360694435	0.04519139311	0.04270983496	0.04329787074	0.05227882038	0.04165885907	0.05106773892	0.02027142719
F	0.0178942625	0.04248082694	0.0469528555	0.04388314371	0.03709377312	0.05059168061	0.04941723548	0.0782037437	0.04649233299	0.05050635902	0.0453170373	0.05328177115	0.11338101682	0.04574212181	0.03438303342	0.05748743117	0.04690721257	0.04855809051	0.04645829921	0.04903089835	0.03351398352	0.05361507589	0.04662219327	0.06620689655
G	0.10486322188	0.0553193044	0.04417156078	0.04885198911	0.10968773834	0.04506165641	0.03631619006	0.04134900963	0.0424151808	0.04909262485	0.03671871099	0.05031748806	0.03783459038	0.04268962595	0.04821647696	0.05325918833	0.05198241739	0.04260657081	0.05656807164	0.04018212198	0.05231055515	0.04531970276	0.05986144917	0.02060498221
H	0.01836814695	0.04523297491	0.07012316393	0.04645976979	0.03619931918	0.04146047592	0.04026636523	0.04060855639	0.04228798764	0.05189289818	0.05010992508	0.05439842294	0.09732282782	0.0488824925	0.04081128055	0.0478310121	0.04667538178	0.04107354469	0.04879548873	0.04797244152	0.04696188309	0.05193406895	0.04329409412	0.03002028398
I	0.03418647166	0.04992390537	0.03932405682	0.03436158855	0.11202302978	0.04812202396	0.047693539	0.04888937842	0.04828975322	0.05062577015	0.04451870376	0.03529274789	0.03628851291	0.03054374187	0.04218436508	0.02949983694	0.05665835788	0.04639066616	0.05011674633	0.04398392436	0.04292549655	0.04438549432	0.03477191169	0.02017666336
J	0.01804828502	0.05308273215	0.02823012915	0.05036914071	0.03678756098	0.04064935624	0.04431825646	0.03650703552	0.04629304221	0.04674850795	0.05526376565	0.04633736385	0.10465682174	0.05144481915	0.0348866838	0.05214989426	0.05223936941	0.05059840677	0.04881457825	0.04368885443	0.05061650711	0.03109366977	0.04222458803	0.01672535211
K	0.02979639133	0.03992248916	0.0545130228	0.05270518955	0.09520156438	0.0364335586	0.06096790263	0.04695278715	0.0487804878	0.05284577129	0.0310363635	0.04150374807	0.03440841225	0.03775109931	0.04293494479	0.04539850875	0.03667126014	0.03194297187	0.04981179047	0.03139083602	0.05013495838	0.04919643588	0.039642432	0.02044413375
L	0.0184942878	0.06079823991	0.04085010207	0.05264857186	0.03760692487	0.05120013107	0.03658244701	0.03714923113	0.04491153228	0.04856554789	0.04044123139	0.05876118522	0.10295601137	0.04786305661	0.04463070368	0.04459284156	0.0592387119	0.03100711834	0.05718348446	0.03950595396	0.03687320035	0.05202498278	0.05034273682	0.05607476636
M	0.02173514307	0.04701506145	0.0556305501	0.0449237282	0.10502759507	0.04504517882	0.04698743342	0.04730194845	0.03267263001	0.05023558447	0.05406294632	0.04273871106	0.03613272449	0.05660955169	0.04180025948	0.03736455165	0.03604646901	0.04560579225	0.03801935964	0.04447506325	0.04217044675	0.04312394917	0.0562697416	0.02005750017
N	0.01724433768	0.04134142816	0.0450360897	0.05235107151	0.03632465819	0.0492545362	0.04524236711	0.04797575135	0.04082405908	0.04659066499	0.0441786416	0.05605104387	0.10218837885	0.05275053661	0.04553655356	0.05067041324	0.04521914007	0.04759452644	0.04508593054	0.04110244837	0.05645930805	0.04774952281	0.04861951212	0.04054054054
O	0.02272363578	0.05201774986	0.02498476975	0.04681999192	0.10024200454	0.04730630186	0.04188081882	0.03800534519	0.04639955538	0.0458255909	0.04186523939	0.04890393946	0.0363334364	0.0298388701	0.05292133753	0.04211354055	0.05423731293	0.04562564329	0.04307993927	0.0287705385	0.04449139614	0.04793173865	0.04492255131	0.01981563422
P	0.01999986385	0.05756867753	0.04717164938	0.05495656505	0.06739863266	0.04666372722	0.05913939056	0.055800717	0.04791202367	0.05379479816	0.0384463226	0.05294613666	0.06370123519	0.05921903092	0.05153703717	0.03291688653	0.04890941712	0.05154017679	0.05163420271	0.04433780031	0.05518186721	0.04707432161	0.05374193165	0.02844202899
Plate information
Plate	Repeat	Barcode	Measured height	Chamber temperature at start	Chamber temperature at end	Humidity at start	Humidity at end	Ambient temperature at start	Ambient temperature at end	Group	Label	ScanX	ScanY	Measinfo	Kinetics	Measurement date
1	1	=""	14.85	24.14	24.11	28.1	27.8	22.82	23.14	1	Lilly FRET(1)	0	0	De=1st Ex=Top Em=Top Wdw=1 (14)	0	21-02-24 11:49:55
Background information
Plate	Label	Result	Signal	Flashes/Time	Meastime	MeasInfo
1	Lilly FRET	0	93	20	00:00:00.000	De=1st Ex=Top Em=Top Wdw=1 (14)
1	Lilly FRET	0	60	5	00:00:00.000	De=2nd Ex=Top Em=Top Wdw=1 (142)
Results for Lilly FRET(1) - channel 1 window 1 (Counts)
	01	02	03	04	05	06	07	08	09	10	11	12	13	14	15	16	17	18	19	20	21	22	23	24
A	582	9279	7627	8504	10200	6070	7569	7666	5837	8270	6197	7316	9788	8536	8121	7834	6963	7106	10382	8032	8873	7927	7305	2900
B	2733	5749	5579	4908	5305	4986	6978	7942	6872	7090	6787	3514	16976	6799	7384	5524	4970	7318	6954	5787	7052	5856	7467	66
C	113	4831	5429	5408	14589	7046	3713	6811	7424	5955	5459	6316	4749	6378	6670	5965	6672	5819	4814	5460	3923	6773	7092	2739
D	2587	5440	6602	5190	4834	5775	6482	7715	5055	8282	5794	5441	15747	6051	6963	7683	7553	7523	6063	5203	6911	8774	6634	45
E	158	4442	7040	6661	13516	5583	6161	5732	6637	4869	7271	6131	4720	7146	6250	6600	12412	6034	5807	5771	6942	5558	6782	2723
F	2462	5733	6370	6013	4964	6772	6610	10428	6164	6628	5977	7013	14663	6066	4601	7684	6166	6449	6240	6514	4471	7107	6227	48
G	69	7571	6205	6749	14813	6183	5010	5722	5702	6763	5148	6910	5227	5945	6837	7231	7131	5876	7713	5507	7084	6233	7993	2895
H	2624	6310	9696	6563	5115	5781	5557	5680	5910	7136	6929	7561	13476	6861	5612	6587	6284	5615	6585	6587	6520	7187	6061	74
I	187	6856	5443	4860	15410	6761	6555	6658	6569	6820	6035	4850	5094	4345	5782	3980	7501	6163	6847	6085	5939	5990	4777	2789
J	2541	7233	3871	6918	5030	5664	6072	4888	6191	6329	7418	6258	13763	7002	4792	6929	6919	6701	6496	5917	6757	4239	5632	114
K	180	5439	7518	7160	12658	4879	8200	6319	6536	7077	4154	5509	4676	5091	5755	6113	4790	4248	6643	4214	6631	6609	5295	2749
L	2629	8235	5603	7338	5157	6875	4891	4979	6064	6536	5415	7762	13472	6417	6033	6050	7923	4173	7681	5348	4943	6947	6742	54
M	237	6446	7624	6155	13892	6067	6334	6528	4416	6717	7230	5676	4811	7579	5606	5062	4918	6154	5106	5907	5591	5694	7393	2672
N	2412	5577	6071	7033	4846	6485	5951	6347	5495	6073	5869	7265	13299	6955	6007	6636	5981	6285	5921	5409	7337	6204	6350	69
O	284	7221	3486	6490	13462	6425	5704	5162	6345	6338	5710	6773	5053	4050	7171	5784	7415	6206	5845	3889	5833	6314	5838	2687
P	2938	7934	6537	7503	9257	6350	8062	7549	6557	7268	5345	7158	8793	7971	6986	4429	6597	7096	7038	5876	7367	6325	7227	157
Plate information
Plate	Repeat	Barcode	Measured height	Chamber temperature at start	Chamber temperature at end	Humidity at start	Humidity at end	Ambient temperature at start	Ambient temperature at end	Group	Label	ScanX	ScanY	Measinfo	Kinetics	Measurement date
1	1	=""	14.85	24.14	24.11	28.1	27.8	22.82	23.14	1	Lilly FRET(1)	0	0	De=2nd Ex=Top Em=Top Wdw=1 (142)	0	21-02-24 11:49:55
Background information
Plate	Label	Result	Signal	Flashes/Time	Meastime	MeasInfo
1	Lilly FRET	0	93	20	00:00:00.000	De=1st Ex=Top Em=Top Wdw=1 (14)
1	Lilly FRET	0	60	5	00:00:00.000	De=2nd Ex=Top Em=Top Wdw=1 (142)
Results for Lilly FRET(1) - channel 2 window 1 (Counts)
	01	02	03	04	05	06	07	08	09	10	11	12	13	14	15	16	17	18	19	20	21	22	23	24
A	24151	144578	142431	141999	140805	140790	140080	139777	139738	141112	139715	139879	138947	139899	139392	140530	139261	140429	138302	139208	137942	138748	138758	142117
B	145542	144631	142453	142369	141335	140481	139321	138870	139618	138857	139630	139314	135994	139391	138863	140155	137752	141499	140265	139018	139989	135789	139307	1945
C	2616	138583	138573	140837	134416	137053	137508	136295	137502	137242	137236	134071	135965	135784	136595	137564	138653	135008	134342	133834	137548	135183	137716	135938
D	140006	140048	138488	138631	137276	136377	136711	136055	135067	136407	138038	133135	131979	135634	135985	134979	135327	136159	136711	136196	135544	135272	134927	158
E	4878	136714	135456	135391	131845	133697	133233	134386	135184	133302	131634	131090	132650	131760	133336	134865	132597	133521	135964	133286	132788	133417	132804	134327
F	137586	134955	135668	137023	133823	133856	133759	133344	132581	131231	131893	131621	129325	132613	133816	133664	131451	132810	134314	132855	133407	132556	133563	725
G	658	136860	140475	138152	135047	137212	137955	138383	134433	137760	140201	137328	138154	139261	141798	135770	137181	137913	136349	137051	135422	137534	133525	140500
H	142856	139500	138271	141262	141301	139434	138006	139872	139756	137514	138276	138993	138467	140357	137511	137714	134632	136706	134951	137308	138836	138387	139996	2465
I	5470	137329	138414	141437	137561	140497	137440	136185	136033	134714	135561	137422	140375	142255	137065	134916	132390	132850	136621	138346	138356	134954	137381	138229
J	140789	136259	137123	137346	136731	139338	137009	133892	133735	135384	134229	135053	131506	136107	137359	132867	132448	132435	133075	135435	133494	136330	133382	6816
K	6041	136239	137912	135850	132960	133915	134497	134582	133988	133918	133843	132735	135897	134857	134040	134652	130620	132987	133362	134243	132263	134339	133569	134464
L	142152	135448	137160	139377	137129	134277	133698	134027	135021	134581	133898	132094	130852	134070	135176	135672	133747	134582	134322	135372	134054	133532	133922	963
M	10904	137105	137047	137010	132270	134687	134802	138007	135159	133710	133733	132807	133148	133882	134114	135476	136435	134939	134300	132816	132581	132038	131385	133217
N	139872	134901	134803	134343	133408	131663	131536	132296	134602	130348	132847	129614	130142	131847	131916	130964	132267	132053	131327	131598	129952	129928	130606	1702
O	12498	138818	139525	138616	134295	135817	136196	135823	136747	138307	136390	138496	139073	135729	135503	137343	136714	136020	135678	135173	131104	131729	129957	135600
P	146901	137818	138579	136526	137347	136080	136322	135285	136855	135106	139025	135194	138035	134602	135553	134551	134882	137679	136305	132528	133504	134362	134476	5520
Basic assay information
Assay ID:				19192
Assay Started:				21-02-24 11:45:01
Assay Finished:				21-02-24 11:50:02
Assay Exported:				21-02-24 11:50:02
Protocol ID:				100202
Protocol Name:				Lilly FRET_384
Serial#:				="1040204"
Protocol information
Protocol:
Protocol name				Lilly FRET_384
Number of assay repeats				1
Start assay repeat each				N/A
Number of plate repeats				1
Start plate repeat each				N/A
Is label meas. height used				Yes
Height of measurement				Defined in label
Is gripper height used				No
Mode of measurement				By Columns bi-directional
Rotated plate				No
Soft move				No
Protocol notes
Plate type:
Name of the plate type				384 OptiPlate
Number of rows				16
Number of columns				24
Number of the wells in the plate				384
Height of the plate				14.35 mm
Coordinates of corners:
384 OptiPlate + Lilly FRET
12.1 mm x------------------------------------------------------- x 115.6 mm
9 mm 9 mm
12.1 mm x------------------------------------------------------- x 115.6 mm
76.5 mm 76.5 mm
Platemap:
Plate				1
Group				1
	01	02	03	04	05	06	07	08	09	10	11	12	13	14	15	16	17	18	19	20	21	22	23	24
A	-	-	-	-	-	-	-	-	-	-	-	-	-	-	-	-	-	-	-	-	-	-	-	-
B	-	-	-	-	-	-	-	-	-	-	-	-	-	-	-	-	-	-	-	-	-	-	-	-
C	-	-	-	-	-	-	-	-	-	-	-	-	-	-	-	-	-	-	-	-	-	-	-	-
D	-	-	-	-	-	-	-	-	-	-	-	-	-	-	-	-	-	-	-	-	-	-	-	-
E	-	-	-	-	-	-	-	-	-	-	-	-	-	-	-	-	-	-	-	-	-	-	-	-
F	-	-	-	-	-	-	-	-	-	-	-	-	-	-	-	-	-	-	-	-	-	-	-	-
G	-	-	-	-	-	-	-	-	-	-	-	-	-	-	-	-	-	-	-	-	-	-	-	-
H	-	-	-	-	-	-	-	-	-	-	-	-	-	-	-	-	-	-	-	-	-	-	-	-
I	-	-	-	-	-	-	-	-	-	-	-	-	-	-	-	-	-	-	-	-	-	-	-	-
J	-	-	-	-	-	-	-	-	-	-	-	-	-	-	-	-	-	-	-	-	-	-	-	-
K	-	-	-	-	-	-	-	-	-	-	-	-	-	-	-	-	-	-	-	-	-	-	-	-
L	-	-	-	-	-	-	-	-	-	-	-	-	-	-	-	-	-	-	-	-	-	-	-	-
M	-	-	-	-	-	-	-	-	-	-	-	-	-	-	-	-	-	-	-	-	-	-	-	-
N	-	-	-	-	-	-	-	-	-	-	-	-	-	-	-	-	-	-	-	-	-	-	-	-
O	-	-	-	-	-	-	-	-	-	-	-	-	-	-	-	-	-	-	-	-	-	-	-	-
P	-	-	-	-	-	-	-	-	-	-	-	-	-	-	-	-	-	-	-	-	-	-	-	-
- - Undefined
Calculations:
Plate				1
Formula index				Calc 1
Formula name				Label ratio
Formula				Label ratio where X = Lilly FRET(1) channel 1 window 1 Y = Lilly FRET(1) channel 2 window 1
Auto export parameters:
Export format				Plate2
Include basic assay information				Yes
Place assay information at				End of file
Include basic plate information				Yes
Place plate information at				Beginning of plate
Include protocol information				Yes
Protocol info level				Large
Include error and warning information				Yes
Include background information				Yes
Add plate number to the file name				Yes
Each plate to separate file				No
Field separator to use				System
File name format				<DefaultDataFolder>\<Date>\<ProtocolName>_<AssayID>.csv
Operations:
Plate 1
Group 1
Measurement
Label				Lilly FRET(1)
Labels:
Lilly FRET				6000025
Light source				Laser
Top mirror				LANCE/DELFIA Bias
Bottom mirror				N/A
Exc. filter				N/A
Using of excitation filter				Top
Ems. filter				APC 665
Using of emission filter				Top
2nd ems. filter				Europium 615
Using of 2nd emission filter				Top
Measurement height				7.3 mm
Cycle				16600
Delay				30
Number of flashes				20
Number of flashes for 2nd detector				5
Number of sequence windows				1
Total time of windows				500
Excitation light				100%
Reference excitation light				100%
Reference AD gain				4
Reference signal				323509
Last edited				13-06-14 09:17:06
Last edited by				EnVision
Factory preset				No
Filters:
APC 665				205
Filter type				Emission
Description				M665 CWL=665nm BW=7 5nm Tmin=75%
Used with				Luminescence DELFIA - Time-resolved Fluorescence Fluorescence Intensity LANCE - Time-resolved Fluorescence
Last edited				26-02-19 14:51:38
Last edited by				Installation
Factory preset				Yes
Europium 615				203
Filter type				Emission
Description				M615 CWL=615nm BW=8 5nm Tmin=80%
Used with				Luminescence DELFIA - Time-resolved Fluorescence Fluorescence Intensity LANCE - Time-resolved FluorescenceLuminescence Absorbance DELFIA - Time-resolved Fluorescence Fluorescence Intensity LANCE - Time-resolved Fluorescence
Last edited				26-02-19 14:51:38
Last edited by				Installation
Factory preset				Yes
Mirror modules:
LANCE/DELFIA Bias				445
Used by				Top
Dual				No
Bias				Yes
Description				D400
Used with				Luminescence DELFIA - Time-resolved Fluorescence Fluorescence Intensity LANCE - Time-resolved Fluorescence
Last edited				26-02-19 14:51:38
Last edited by				Installation
Factory preset				Yes
Instrument:
Serial number				1040204
Nickname				EnVision
Normalization:
Notifications for plate 1 repeat 1:
WARNING: Plate height defined in the plate editor does not match the actual plate height. Measured height is 14.85 mm. Plate editor height is 14.35 mm. The results may be affected.
Exported with EnVision Workstation version 1.14.3049.528
