## Supplementary material for "Genome-wide arrayed CRISPR activation screen for prion protein modulators": Plate_LXI_A.csv

Plate information
Plate	Repeat	Barcode	Measured height	Chamber temperature at start	Chamber temperature at end	Humidity at start	Humidity at end	Ambient temperature at start	Ambient temperature at end	Formula	Measurement date
1	1	=""	N/A	N/A	N/A	N/A	N/A	N/A	N/A	Calc 1: Label ratio = X / Y where X = Lilly FRET(1) channel 1 window 1 Y = Lilly FRET(1) channel 2 window 1	21-02-24 11:56:11
Background information
Plate	Label	Result	Signal	Flashes/Time	Meastime	MeasInfo
1	Lilly FRET	0	113	20	00:00:00.000	De=1st Ex=Top Em=Top Wdw=1 (14)
1	Lilly FRET	0	57	5	00:00:00.000	De=2nd Ex=Top Em=Top Wdw=1 (142)
Calculated results: Calc 1: Label ratio = X / Y where X = Lilly FRET(1) channel 1 window 1 Y = Lilly FRET(1) channel 2 window 1
	01	02	03	04	05	06	07	08	09	10	11	12	13	14	15	16	17	18	19	20	21	22	23	24
A	0.02436336925	0.07011888721	0.06660366353	0.06980120616	0.0708460188	0.06800254691	0.06425550293	0.06594881607	0.06805497648	0.06453245226	0.06687421421	0.06960416871	0.06742005036	0.06856785733	0.06840646686	0.06839574727	0.06981698825	0.06915644994	0.069894756	0.06503338454	0.067791508	0.06977671751	0.07069051948	0.02111034955
B	0.01741410318	0.03715106582	0.04154734171	0.03875064993	0.05189720119	0.05080909572	0.05626528344	0.04329499072	0.05152424343	0.05573287872	0.05037384317	0.04164339492	0.04651911529	0.05034680876	0.04154888909	0.05006307042	0.04572295518	0.04783570159	0.06224864881	0.06109994846	0.06248748693	0.06228853802	0.14054066313	0.02555168409
C	0.02942127384	0.12816260742	0.05131001903	0.03007761966	0.03985428325	0.04634229185	0.04852941176	0.04317340778	0.04671494305	0.03232117229	0.03674131041	0.04904893525	0.04444765629	0.05124372476	0.04573371603	0.04347277608	0.04266090934	0.0410905565	0.0611893112	0.061642629	0.06223517949	0.05647494855	0.03559407165	0.01929907206
D	0.01674189577	0.03582833201	0.03994294948	0.04327814067	0.04032678602	0.04476127828	0.03922557379	0.0488206911	0.04264925715	0.04087910402	0.04132767772	0.04192872117	0.03677177295	0.04962357197	0.04540068363	0.04512217555	0.05374635749	0.05140262191	0.05973132175	0.06066778713	0.06089758343	0.06013822953	0.11455860388	0.03219954649
E	0.04942339374	0.11989646955	0.05230953257	0.04824016563	0.05486393406	0.04082277262	0.05155241292	0.04596935376	0.03827628732	0.03288549452	0.05299008785	0.04805813297	0.05130091018	0.05187984071	0.05205255156	0.04075812274	0.02725144545	0.05335981177	0.06220790063	0.0613321087	0.05999327763	0.05163987239	0.03648737992	0.01854425636
F	0.0167206652	0.03923376878	0.04948379112	0.0483574845	0.04889048127	0.04268689561	0.05527722111	0.04539937828	0.04384439645	0.04700085357	0.04509991243	0.0436877963	0.04471781625	0.04366041546	0.04468348541	0.07518153681	0.04631745404	0.04077426719	0.06197338373	0.06218024695	0.06142148918	0.06240499051	0.12319755519	0.05408271474
G	0.07373737374	0.12183354372	0.03595319	0.03994593783	0.04088466749	0.04351479003	0.05642478368	0.03668953071	0.04925391334	0.04882809522	0.04411194194	0.04297246147	0.05122097829	0.03991270537	0.04921011419	0.04163920767	0.04350641929	0.04884069268	0.0576719333	0.0594311697	0.0599578496	0.05968483007	0.03571401548	0.01917532039
H	0.01727074432	0.03596082476	0.05244787082	0.04130558155	0.0436422	0.03999359004	0.04356696887	0.04042165759	0.03531577392	0.04270775248	0.04760617343	0.04538151067	0.0453328669	0.05101870026	0.04981586467	0.04995639149	0.0479828431	0.02575708263	0.05969063481	0.05802195466	0.05989279888	0.06059941133	0.11875106373	0.03543098889
I	0.05040322581	0.12403647855	0.0504778793	0.04224606837	0.03345386679	0.04337339994	0.04249805447	0.04241716827	0.03054383298	0.05136978384	0.04894395901	0.04520496176	0.04502952943	0.04655844874	0.04906946633	0.05181795223	0.04910622872	0.0471987992	0.05733490249	0.0589697035	0.0548999878	0.06001007401	0.03506355932	0.01910570324
J	0.0176035703	0.03556588384	0.05208729664	0.06425219239	0.06065668473	0.05944385305	0.0600648002	0.05930982944	0.06079414153	0.06025238554	0.06140972249	0.0530005739	0.06129091691	0.05949914387	0.06013011152	0.06015582671	0.05992544053	0.05915887185	0.05892003266	0.0541285398	0.05804713085	0.06150787559	0.12047083067	0.02434514638
K	0.03157255616	0.12109298056	0.06214646484	0.06130597044	0.06019994928	0.05984312816	0.05911229129	0.06196252412	0.06164295233	0.06126991565	0.06139717836	0.06090231526	0.06237869521	0.06164119282	0.05990732914	0.06144949764	0.06076215754	0.05926180835	0.06096663011	0.06040767743	0.06334035667	0.06214382211	0.03761399359	0.01854175165
L	0.01718295679	0.0355276907	0.06175391333	0.05981494227	0.061007651	0.05982684797	0.05500751341	0.06099581545	0.05947628497	0.05938394131	0.06027869356	0.05934645861	0.05880790356	0.05882585648	0.05903683687	0.05868230479	0.06002329193	0.0581144595	0.06127752055	0.05934201086	0.06046716547	0.06212402495	0.12170732499	0.02423768569
M	0.02778767367	0.11340083477	0.06175193143	0.06098367717	0.06066898598	0.06020942408	0.06070964815	0.06075550398	0.06002889175	0.05991698669	0.05852981752	0.05629805418	0.05914144901	0.05922432705	0.06099435383	0.05956545537	0.0584634867	0.0598147474	0.0606813989	0.05789138007	0.06060040568	0.05934346495	0.03606966175	0.01878537745
N	0.01708058418	0.03475335458	0.06142874918	0.06003988175	0.05961674947	0.06040021599	0.05817886407	0.05815765858	0.05999906653	0.06067490442	0.05898462021	0.05885863123	0.05931284194	0.0587724495	0.06136463984	0.05171333138	0.06004765563	0.05835131082	0.06177774605	0.05998125586	0.06051775767	0.06162858052	0.118489953	0.0197301855
O	0.02549889135	0.12218599836	0.06014795995	0.06094504967	0.06027430867	0.05922842592	0.06027953284	0.05674283206	0.05604858607	0.05711819737	0.05343102763	0.05817126994	0.05914365004	0.05923133247	0.05884026326	0.05796261523	0.06115379286	0.06036833331	0.05841763822	0.06090368571	0.06130733307	0.06220385675	0.03684048371	0.0201552783
P	0.02456701807	0.07059271385	0.0656035481	0.06622755502	0.06524853283	0.06408083949	0.06425832928	0.06449421318	0.05837232075	0.06169173141	0.06023345594	0.06358871652	0.06223635284	0.06395815256	0.06112463732	0.06278459398	0.0620571384	0.06675370159	0.06432237041	0.06385344457	0.06510498698	0.06699740463	0.06766249313	0.02382945477
Plate information
Plate	Repeat	Barcode	Measured height	Chamber temperature at start	Chamber temperature at end	Humidity at start	Humidity at end	Ambient temperature at start	Ambient temperature at end	Group	Label	ScanX	ScanY	Measinfo	Kinetics	Measurement date
1	1	=""	14.85	24.09	24.06	28.1	28	23.01	23.04	1	Lilly FRET(1)	0	0	De=1st Ex=Top Em=Top Wdw=1 (14)	0	21-02-24 11:56:11
Background information
Plate	Label	Result	Signal	Flashes/Time	Meastime	MeasInfo
1	Lilly FRET	0	113	20	00:00:00.000	De=1st Ex=Top Em=Top Wdw=1 (14)
1	Lilly FRET	0	57	5	00:00:00.000	De=2nd Ex=Top Em=Top Wdw=1 (142)
Results for Lilly FRET(1) - channel 1 window 1 (Counts)
	01	02	03	04	05	06	07	08	09	10	11	12	13	14	15	16	17	18	19	20	21	22	23	24
A	199	9419	9021	9375	9564	9078	8629	8893	9304	8672	8936	9230	8943	9216	9059	9090	9274	9155	9218	8805	9008	9272	9448	2926
B	2411	5056	5600	5217	6985	7206	7593	5834	6955	7421	7027	5592	6213	6765	5468	6747	6148	6403	8281	8180	8427	8395	18591	66
C	91	16539	6821	3999	5306	6549	6501	5985	6193	4279	4873	6903	5843	6788	6039	6203	5671	5382	7916	8048	8240	7436	4748	2581
D	2244	4746	5265	5698	5800	5852	5134	6516	5592	5329	5349	5460	5165	6420	5977	5887	6935	6701	7950	7833	7938	7892	14573	71
E	60	15194	6822	6291	7774	5299	6620	5934	4935	4237	6768	6640	6696	6618	6676	5645	3469	7416	7973	7746	7675	6572	4691	2375
F	2214	5403	6437	6137	6277	5509	7613	5798	5623	6057	5665	5566	5678	5492	5666	10105	5858	5144	7870	8289	7731	7923	15319	51
G	73	15732	4719	5320	5372	5749	7310	4798	6463	6404	5799	5563	6817	5194	6473	5497	5710	6391	7512	7790	8165	7859	4720	2587
H	2312	4777	6912	5386	5683	5241	5680	5261	4662	5591	6163	5903	5961	6706	6520	6587	6287	3403	7795	7643	7967	8009	15350	67
I	75	15818	6718	5429	4302	5557	5461	5560	3959	6666	6324	4067	5909	5897	6291	6771	6475	6006	7259	7665	7202	7744	4634	2550
J	2343	4622	6845	8858	7770	7762	7953	7619	7787	7754	7889	6834	7984	7610	7764	7883	7764	7482	7578	6992	7604	8013	15434	79
K	104	15369	8207	8000	7834	7744	7502	7933	8604	7845	7742	7681	8067	7828	7654	7853	7738	7405	7783	7714	8748	8004	4834	2409
L	2287	4692	7977	7822	7918	7629	7065	7915	7643	7617	7661	7557	7527	7435	7603	7455	7731	7357	7782	7527	7823	7797	15007	93
M	78	14291	8033	7928	7830	7774	7761	7749	7646	7723	7467	7022	7452	7397	7778	7509	7479	7394	7664	7080	7469	7345	4484	2426
N	2304	4504	7899	7738	7728	7718	7448	7388	7713	7665	7517	7299	7437	7242	7783	6518	7661	7276	7789	7232	7518	7554	15025	117
O	69	15816	8049	8123	7862	7641	7871	7368	7383	7412	6986	7460	7651	7604	7653	7501	7944	7749	7501	7621	7929	7903	4783	2609
P	3393	9272	8668	8627	8472	8244	8330	8069	7511	7790	7926	7874	7967	7813	7858	7942	7961	8539	8310	8327	8474	8751	8987	427
Plate information
Plate	Repeat	Barcode	Measured height	Chamber temperature at start	Chamber temperature at end	Humidity at start	Humidity at end	Ambient temperature at start	Ambient temperature at end	Group	Label	ScanX	ScanY	Measinfo	Kinetics	Measurement date
1	1	=""	14.85	24.09	24.06	28.1	28	23.01	23.04	1	Lilly FRET(1)	0	0	De=2nd Ex=Top Em=Top Wdw=1 (142)	0	21-02-24 11:56:11
Background information
Plate	Label	Result	Signal	Flashes/Time	Meastime	MeasInfo
1	Lilly FRET	0	113	20	00:00:00.000	De=1st Ex=Top Em=Top Wdw=1 (14)
1	Lilly FRET	0	57	5	00:00:00.000	De=2nd Ex=Top Em=Top Wdw=1 (142)
Results for Lilly FRET(1) - channel 2 window 1 (Counts)
	01	02	03	04	05	06	07	08	09	10	11	12	13	14	15	16	17	18	19	20	21	22	23	24
A	8168	134329	135443	134310	134997	133495	134292	134847	136713	134382	133624	132607	132646	134407	132429	132903	132833	132381	131884	135392	132878	132881	133653	138605
B	138451	136093	134786	134630	134593	141825	134950	134750	134985	133153	139497	134283	133558	134368	131604	134770	134462	133854	133031	133879	134859	134776	132282	2583
C	3093	129047	132937	132956	133135	141318	133960	138627	132570	132390	132630	140737	131458	132465	132047	142687	132932	130979	129369	130559	132401	131669	133393	133737
D	134035	132465	131813	131660	143825	130738	130884	133468	131116	130360	129429	130221	140461	129374	131650	130468	129032	130363	133096	129113	130350	131231	127210	2205
E	1214	126726	130416	130410	141696	129805	128413	129086	128931	128841	127722	138166	130524	127564	128255	138500	127296	138981	128167	126296	127931	127266	128565	128072
F	132411	137713	130083	126909	128389	129056	137724	127711	128249	128870	125610	127404	126974	125789	126803	134408	126475	126158	126990	133306	125868	126961	124345	943
G	990	129127	131254	133180	131394	132116	129553	130773	131218	131154	131461	129455	133090	130134	131538	132015	131245	130854	130254	131076	136179	131675	132161	134913
H	133868	132839	131788	130394	130218	131046	130374	130153	132009	130913	129458	130075	131494	131442	130882	131855	131026	132119	130590	131726	133021	132163	129262	1891
I	1488	127527	133088	128509	128595	128120	128500	131079	129617	129765	129209	89968	131225	126658	128206	130669	131857	127249	126607	129982	131184	129045	132160	133468
J	133098	129956	131414	137863	128098	130577	132407	128461	128088	128692	128465	128942	130264	127901	129120	131043	129561	126473	128615	129174	130997	130276	128114	3245
K	3294	126919	132059	130493	130133	129405	126911	128029	139578	128040	126097	126120	129323	126993	127764	127796	127349	124954	127660	127699	138111	128798	128516	129923
L	133097	132066	129174	130770	129787	127518	128437	129763	128505	128267	127093	127337	127993	126390	128784	127040	128800	126595	126996	126841	129376	125507	123304	3837
M	2807	126022	130085	130002	129061	129116	127838	127544	127372	128895	127576	124729	126003	124898	127520	126063	127926	123615	126299	122298	123250	123771	124315	129143
N	134890	129599	128588	128881	129628	127781	128019	127034	128552	126329	127440	124009	125386	123221	126832	126041	127582	124693	126081	120571	124228	122573	126804	5930
O	2706	129442	133820	133284	130437	129009	130575	129849	131725	129766	130748	128242	129363	128378	130064	129411	129902	128362	128403	125132	129332	127050	129830	129445
P	138112	131345	132127	130263	129842	128650	129633	125112	128674	126273	131588	123827	128012	122158	128557	126496	128285	127918	129193	130408	130159	130617	132821	17919
Basic assay information
Assay ID:				19193
Assay Started:				21-02-24 11:51:17
Assay Finished:				21-02-24 11:56:19
Assay Exported:				21-02-24 11:56:19
Protocol ID:				100202
Protocol Name:				Lilly FRET_384
Serial#:				="1040204"
Protocol information
Protocol:
Protocol name				Lilly FRET_384
Number of assay repeats				1
Start assay repeat each				N/A
Number of plate repeats				1
Start plate repeat each				N/A
Is label meas. height used				Yes
Height of measurement				Defined in label
Is gripper height used				No
Mode of measurement				By Columns bi-directional
Rotated plate				No
Soft move				No
Protocol notes
Plate type:
Name of the plate type				384 OptiPlate
Number of rows				16
Number of columns				24
Number of the wells in the plate				384
Height of the plate				14.35 mm
Coordinates of corners:
384 OptiPlate + Lilly FRET
12.1 mm x------------------------------------------------------- x 115.6 mm
9 mm 9 mm
12.1 mm x------------------------------------------------------- x 115.6 mm
76.5 mm 76.5 mm
Platemap:
Plate				1
Group				1
	01	02	03	04	05	06	07	08	09	10	11	12	13	14	15	16	17	18	19	20	21	22	23	24
A	-	-	-	-	-	-	-	-	-	-	-	-	-	-	-	-	-	-	-	-	-	-	-	-
B	-	-	-	-	-	-	-	-	-	-	-	-	-	-	-	-	-	-	-	-	-	-	-	-
C	-	-	-	-	-	-	-	-	-	-	-	-	-	-	-	-	-	-	-	-	-	-	-	-
D	-	-	-	-	-	-	-	-	-	-	-	-	-	-	-	-	-	-	-	-	-	-	-	-
E	-	-	-	-	-	-	-	-	-	-	-	-	-	-	-	-	-	-	-	-	-	-	-	-
F	-	-	-	-	-	-	-	-	-	-	-	-	-	-	-	-	-	-	-	-	-	-	-	-
G	-	-	-	-	-	-	-	-	-	-	-	-	-	-	-	-	-	-	-	-	-	-	-	-
H	-	-	-	-	-	-	-	-	-	-	-	-	-	-	-	-	-	-	-	-	-	-	-	-
I	-	-	-	-	-	-	-	-	-	-	-	-	-	-	-	-	-	-	-	-	-	-	-	-
J	-	-	-	-	-	-	-	-	-	-	-	-	-	-	-	-	-	-	-	-	-	-	-	-
K	-	-	-	-	-	-	-	-	-	-	-	-	-	-	-	-	-	-	-	-	-	-	-	-
L	-	-	-	-	-	-	-	-	-	-	-	-	-	-	-	-	-	-	-	-	-	-	-	-
M	-	-	-	-	-	-	-	-	-	-	-	-	-	-	-	-	-	-	-	-	-	-	-	-
N	-	-	-	-	-	-	-	-	-	-	-	-	-	-	-	-	-	-	-	-	-	-	-	-
O	-	-	-	-	-	-	-	-	-	-	-	-	-	-	-	-	-	-	-	-	-	-	-	-
P	-	-	-	-	-	-	-	-	-	-	-	-	-	-	-	-	-	-	-	-	-	-	-	-
- - Undefined
Calculations:
Plate				1
Formula index				Calc 1
Formula name				Label ratio
Formula				Label ratio where X = Lilly FRET(1) channel 1 window 1 Y = Lilly FRET(1) channel 2 window 1
Auto export parameters:
Export format				Plate2
Include basic assay information				Yes
Place assay information at				End of file
Include basic plate information				Yes
Place plate information at				Beginning of plate
Include protocol information				Yes
Protocol info level				Large
Include error and warning information				Yes
Include background information				Yes
Add plate number to the file name				Yes
Each plate to separate file				No
Field separator to use				System
File name format				<DefaultDataFolder>\<Date>\<ProtocolName>_<AssayID>.csv
Operations:
Plate 1
Group 1
Measurement
Label				Lilly FRET(1)
Labels:
Lilly FRET				6000025
Light source				Laser
Top mirror				LANCE/DELFIA Bias
Bottom mirror				N/A
Exc. filter				N/A
Using of excitation filter				Top
Ems. filter				APC 665
Using of emission filter				Top
2nd ems. filter				Europium 615
Using of 2nd emission filter				Top
Measurement height				7.3 mm
Cycle				16600
Delay				30
Number of flashes				20
Number of flashes for 2nd detector				5
Number of sequence windows				1
Total time of windows				500
Excitation light				100%
Reference excitation light				100%
Reference AD gain				4
Reference signal				323509
Last edited				13-06-14 09:17:06
Last edited by				EnVision
Factory preset				No
Filters:
APC 665				205
Filter type				Emission
Description				M665 CWL=665nm BW=7 5nm Tmin=75%
Used with				Luminescence DELFIA - Time-resolved Fluorescence Fluorescence Intensity LANCE - Time-resolved Fluorescence
Last edited				26-02-19 14:51:38
Last edited by				Installation
Factory preset				Yes
Europium 615				203
Filter type				Emission
Description				M615 CWL=615nm BW=8 5nm Tmin=80%
Used with				Luminescence DELFIA - Time-resolved Fluorescence Fluorescence Intensity LANCE - Time-resolved FluorescenceLuminescence Absorbance DELFIA - Time-resolved Fluorescence Fluorescence Intensity LANCE - Time-resolved Fluorescence
Last edited				26-02-19 14:51:38
Last edited by				Installation
Factory preset				Yes
Mirror modules:
LANCE/DELFIA Bias				445
Used by				Top
Dual				No
Bias				Yes
Description				D400
Used with				Luminescence DELFIA - Time-resolved Fluorescence Fluorescence Intensity LANCE - Time-resolved Fluorescence
Last edited				26-02-19 14:51:38
Last edited by				Installation
Factory preset				Yes
Instrument:
Serial number				1040204
Nickname				EnVision
Normalization:
Notifications for plate 1 repeat 1:
WARNING: Plate height defined in the plate editor does not match the actual plate height. Measured height is 14.85 mm. Plate editor height is 14.35 mm. The results may be affected.
Exported with EnVision Workstation version 1.14.3049.528
