## Supplementary material for "Genome-wide arrayed CRISPR activation screen for prion protein modulators": Plate_LXI_B.csv

Plate information
Plate	Repeat	Barcode	Measured height	Chamber temperature at start	Chamber temperature at end	Humidity at start	Humidity at end	Ambient temperature at start	Ambient temperature at end	Formula	Measurement date
1	1	=""	N/A	N/A	N/A	N/A	N/A	N/A	N/A	Calc 1: Label ratio = X / Y where X = Lilly FRET(1) channel 1 window 1 Y = Lilly FRET(1) channel 2 window 1	21-02-24 12:02:11
Background information
Plate	Label	Result	Signal	Flashes/Time	Meastime	MeasInfo
1	Lilly FRET	0	114	20	00:00:00.000	De=1st Ex=Top Em=Top Wdw=1 (14)
1	Lilly FRET	0	76	5	00:00:00.000	De=2nd Ex=Top Em=Top Wdw=1 (142)
Calculated results: Calc 1: Label ratio = X / Y where X = Lilly FRET(1) channel 1 window 1 Y = Lilly FRET(1) channel 2 window 1
	01	02	03	04	05	06	07	08	09	10	11	12	13	14	15	16	17	18	19	20	21	22	23	24
A	0.03122087605	0.06327927111	0.06414543364	0.06274773364	0.06532467532	0.06092572495	0.06096791637	0.05122234291	0.06139866801	0.05530980417	0.06382945543	0.06542801511	0.05492221598	0.05933075933	0.06245301257	0.05720527674	0.05947592839	0.06502445627	0.0675555418	0.06799324084	0.06774884108	0.06704553352	0.06805828701	0.0205803045
B	0.01768970801	0.03544237333	0.03821538234	0.0360283901	0.04755438837	0.04408734754	0.0554219848	0.04776642781	0.05707351804	0.06257966043	0.05795265861	0.05323170497	0.05514668973	0.05852992816	0.04843778448	0.05794409667	0.05000076512	0.04387226369	0.06047448625	0.06335396162	0.06064674605	0.06235271687	0.13579044934	0.0200408239
C	0.03079980129	0.10931670231	0.05277474681	0.03101912296	0.04333884502	0.04183929013	0.04892446844	0.04651324105	0.04818386841	0.03627350636	0.04114896564	0.04725295331	0.04852637649	0.0503933725	0.04559454027	0.04428061248	0.04353987453	0.04443045168	0.06054845746	0.06099113505	0.06091813715	0.06082601494	0.03684779253	0.02042429535
D	0.01767717755	0.03633097342	0.03915463148	0.04274638062	0.03930296356	0.04339663291	0.03890584968	0.03992680723	0.04146857865	0.04091146027	0.0413250524	0.04426585511	0.03512442446	0.05001156069	0.04519168987	0.04367506729	0.0533133038	0.05126289387	0.05918340411	0.05911471244	0.06014089032	0.0611644083	0.12433697225	0.01774758983
E	0.02582644628	0.12241257367	0.05106072485	0.04929268349	0.05076945762	0.04118439181	0.05087297749	0.04715031542	0.03915394728	0.03311037825	0.05328771038	0.04709626719	0.05291009421	0.05374159416	0.05394538187	0.03955315416	0.02788102641	0.05355559358	0.06072813968	0.06235276506	0.06068860663	0.06166201008	0.03696796925	0.01909888144
F	0.01692334899	0.03661128803	0.04933962484	0.04479628059	0.04975340304	0.04369483527	0.05497601824	0.04466682749	0.04291309979	0.05008461569	0.0474980687	0.04440179938	0.04524002105	0.04305945851	0.04451525456	0.07078061685	0.04799494032	0.04198564501	0.06030215572	0.06265265954	0.06273212075	0.06286140206	0.12062062867	0.02323033092
G	0.01969766377	0.12233630004	0.03712035155	0.03972141092	0.04260538813	0.04665379426	0.05373957442	0.03767691411	0.04945763197	0.0472642956	0.04506474734	0.04711672644	0.05234141029	0.04095148404	0.05217234731	0.04199063338	0.04528688373	0.04995125785	0.05918717802	0.05810168559	0.05979307667	0.06197575125	0.03637814	0.01913601381
H	0.01692939403	0.03592445343	0.0518720778	0.04351973834	0.04126369596	0.04098080732	0.04328047829	0.04164082707	0.03677292321	0.04365851085	0.05470771506	0.04434089309	0.0464486628	0.05149645566	0.04924391089	0.04981454423	0.04822750352	0.02735139629	0.05884211662	0.05787937363	0.05820940538	0.06036772057	0.11509590025	0.0231990232
I	0.03791291291	0.12837053882	0.04942709151	0.04383326171	0.03493132341	0.04065288456	0.04319201995	0.04132645974	0.03235502122	0.05317209018	0.05106304676	0.05134882427	0.0464937366	0.04703612795	0.04847176944	0.05177243831	0.04868656949	0.04557412506	0.0577719882	0.06089106968	0.05828676076	0.06250293938	0.03579707801	0.01964370802
J	0.01679749767	0.03610537031	0.06129946141	0.0609143753	0.06139686563	0.05867049361	0.05877727694	0.05988645429	0.06025113024	0.05997447895	0.05418333488	0.05972072373	0.05860110468	0.06257521059	0.05998002215	0.05934544108	0.0597347865	0.05923339635	0.05701413098	0.06126840762	0.0610467641	0.05945561569	0.12426112269	0.02917152859
K	0.03300970874	0.12187895711	0.06150429282	0.06205416918	0.05850772095	0.06082960641	0.06108829972	0.06094593746	0.0608582839	0.06257357953	0.06111762469	0.05949466452	0.06002234916	0.06077036387	0.05934577626	0.05925499561	0.06148953712	0.05876735302	0.06113214081	0.05535207799	0.06040549186	0.0614579184	0.03734052566	0.01853398283
L	0.01711622973	0.0359418408	0.06256448738	0.06191415114	0.06074385349	0.06110865864	0.05848016851	0.05936980728	0.06072528224	0.05816282175	0.05937970396	0.05942903223	0.0597249905	0.05979080399	0.0587372894	0.06106449535	0.05894001073	0.06030629042	0.05879551354	0.05929092005	0.06005969316	0.05977289757	0.10881457983	0.02241314905
M	0.0273419991	0.12167036405	0.05896867095	0.06138204164	0.05899799412	0.05983100985	0.0602644102	0.06060676526	0.05975803784	0.06017716079	0.05916223741	0.05886693644	0.06184149532	0.05966635964	0.0592514932	0.06081224583	0.0598943648	0.0604560763	0.05916119684	0.05962733967	0.05968757874	0.06017493678	0.03625549019	0.01883049431
N	0.0184684146	0.03622525466	0.06239319514	0.06028891168	0.06001523229	0.06130213535	0.05991515217	0.05823442427	0.05996085547	0.05745759964	0.06145920227	0.0591663351	0.05865524436	0.05930018997	0.05781398169	0.05968103375	0.05721905118	0.05864826599	0.06065418365	0.06044798766	0.06137954513	0.06134503211	0.12181373359	0.02336903603
O	0.02170759766	0.12173932734	0.06077590372	0.05922966726	0.06188587912	0.0614031731	0.06082495657	0.05955665136	0.06045645158	0.05904949483	0.05717958921	0.05820874755	0.05974564875	0.05672559448	0.05867709548	0.05811796899	0.05946656032	0.05824675817	0.06016930291	0.05923622738	0.06083791241	0.06400946994	0.03665807709	0.01917241484
P	0.0194121199	0.06373198704	0.06371263563	0.06597311115	0.06658648425	0.06699284617	0.06682923112	0.06697896631	0.06494837235	0.05284815979	0.06449168306	0.06478015007	0.06437312399	0.06363205311	0.0641654412	0.0639136475	0.06706670823	0.06808939123	0.06731440811	0.06787521079	0.06599554328	0.06893196739	0.06846409705	0.02297383535
Plate information
Plate	Repeat	Barcode	Measured height	Chamber temperature at start	Chamber temperature at end	Humidity at start	Humidity at end	Ambient temperature at start	Ambient temperature at end	Group	Label	ScanX	ScanY	Measinfo	Kinetics	Measurement date
1	1	=""	14.9	24.04	24.01	28.3	27.7	22.82	23.23	1	Lilly FRET(1)	0	0	De=1st Ex=Top Em=Top Wdw=1 (14)	0	21-02-24 12:02:11
Background information
Plate	Label	Result	Signal	Flashes/Time	Meastime	MeasInfo
1	Lilly FRET	0	114	20	00:00:00.000	De=1st Ex=Top Em=Top Wdw=1 (14)
1	Lilly FRET	0	76	5	00:00:00.000	De=2nd Ex=Top Em=Top Wdw=1 (142)
Results for Lilly FRET(1) - channel 1 window 1 (Counts)
	01	02	03	04	05	06	07	08	09	10	11	12	13	14	15	16	17	18	19	20	21	22	23	24
A	469	8369	8479	8216	8551	8028	8118	6885	8122	7027	8186	8367	7135	7837	8141	7515	7867	8455	8730	8973	8798	8683	8790	2740
B	2413	4860	5165	4797	6374	5863	7169	6266	7455	7954	7504	6914	7141	7634	6119	7581	6535	5766	7925	8323	7950	8176	17434	108
C	248	14005	6868	4039	5609	5413	6307	6035	6260	4749	5289	6048	6395	6527	5966	5778	5684	5786	7772	7857	7885	7785	4774	2713
D	2396	4793	5143	5607	5086	5640	5072	5215	5347	5494	5363	5789	4600	6489	5908	5712	6956	6724	7623	7631	7675	7791	15729	81
E	225	15577	6578	6401	6542	5291	6521	6069	4974	4277	6899	5993	6779	6745	6896	5095	3578	6885	7718	7914	7664	7901	4837	2498
F	2201	4771	6347	5704	6305	5500	6946	5740	5434	6363	5964	5715	5761	5409	5616	8856	5995	5446	7480	7926	7905	8012	15004	106
G	172	15931	4967	5304	5679	6258	7094	5042	6561	6319	6017	6280	6921	5392	6954	5541	6102	6610	7755	7604	7854	8194	4834	2571
H	2280	4780	6934	5748	5457	5400	5661	5506	4837	5792	7252	5795	6176	6836	6399	6648	6307	3619	7635	7396	7527	7729	14750	95
I	101	16596	6298	5712	4565	5335	5629	5355	4209	6969	6660	6645	5983	5998	6334	6727	6246	5942	7362	7756	7384	7974	4648	2556
J	2234	4682	7876	7849	7945	7645	7550	7732	7783	7896	6989	7694	7501	8008	7746	7692	7739	7770	7327	7801	7732	7525	15325	125
K	85	15015	7837	7925	7574	7916	7781	7765	7787	8079	7715	7655	7681	7756	7647	7618	7831	7569	7768	6967	7365	7560	4721	2397
L	2259	4761	8004	7913	7748	7752	7524	7646	7810	7493	7574	7517	7701	7494	7492	7867	7471	7730	7407	7574	6882	7259	13446	120
M	122	15247	7576	7951	7559	7605	7649	7819	7587	7534	7480	7419	7871	7579	7460	7731	7541	7683	7472	7069	7107	7258	4474	2411
N	2471	4712	8142	7817	7880	7734	7810	7443	7567	7443	7957	7584	7422	7523	7438	7750	7338	7539	7486	7370	7392	7509	14738	72
O	434	16129	8176	8021	8131	8023	8193	7923	7886	7855	7472	7530	7775	7178	7802	7646	7605	7681	7840	7430	7872	8057	4851	2521
P	2604	8319	8285	8504	8858	8681	8770	8636	8240	6858	8425	8271	8364	8052	8334	8189	8606	8723	8674	8533	8411	8431	8748	72
Plate information
Plate	Repeat	Barcode	Measured height	Chamber temperature at start	Chamber temperature at end	Humidity at start	Humidity at end	Ambient temperature at start	Ambient temperature at end	Group	Label	ScanX	ScanY	Measinfo	Kinetics	Measurement date
1	1	=""	14.9	24.04	24.01	28.3	27.7	22.82	23.23	1	Lilly FRET(1)	0	0	De=2nd Ex=Top Em=Top Wdw=1 (142)	0	21-02-24 12:02:11
Background information
Plate	Label	Result	Signal	Flashes/Time	Meastime	MeasInfo
1	Lilly FRET	0	114	20	00:00:00.000	De=1st Ex=Top Em=Top Wdw=1 (14)
1	Lilly FRET	0	76	5	00:00:00.000	De=2nd Ex=Top Em=Top Wdw=1 (142)
Results for Lilly FRET(1) - channel 2 window 1 (Counts)
	01	02	03	04	05	06	07	08	09	10	11	12	13	14	15	16	17	18	19	20	21	22	23	24
A	15022	132255	132184	130937	130900	131767	133152	134414	132283	127048	128248	127881	129911	132090	130354	131369	132272	130028	129227	131969	129862	129509	129154	133137
B	136407	137124	135155	133145	134036	132986	129353	131180	130621	127102	129485	129885	129491	130429	126327	130833	130698	131427	131047	131373	131087	131125	128389	5389
C	8052	128114	130138	130210	129422	129376	128913	129748	129919	130922	128533	127992	131784	129521	130849	130486	130547	130226	128360	128822	129436	127988	129560	132832
D	135542	131926	131351	131169	129405	129964	130366	130614	128941	134290	129776	130778	130963	129750	130732	130784	130474	131167	128803	129088	127617	127378	126503	4564
E	8712	127250	128827	129857	128857	128471	128182	128716	127037	129174	129467	127250	128123	125508	127833	128814	128331	128558	127091	126923	126284	128134	130843	130793
F	130057	130315	128639	127332	126725	125873	126346	128507	126628	127045	125563	128711	127343	125617	126159	125119	124909	129711	124042	126507	126012	127455	124390	4563
G	8732	130223	133808	133530	133293	134137	132007	133822	132659	133695	133519	133286	132228	131668	133289	131958	134741	132329	131025	130874	131353	132213	132882	134354
H	134677	133057	133675	132078	132247	131769	130798	132226	131537	132666	132559	130692	132964	132747	129945	133455	130776	132315	129754	127783	129309	128032	128154	4095
I	2664	129282	127420	130312	130685	131233	130325	129578	130088	131065	130427	129409	128684	127519	130674	129934	128290	130381	127432	127375	126684	127578	129843	130118
J	132996	129676	128484	128853	129404	130304	128451	129111	129176	131656	128988	128833	128001	127974	129143	129614	129556	131176	128512	127325	126657	126565	123329	4285
K	2575	123196	127422	127711	129453	130134	127373	127408	127953	129112	126232	128667	127969	127628	128855	128563	127355	128796	127069	125867	121926	123011	126431	129330
L	131980	132464	127932	127806	127552	126856	128659	128786	128612	128828	127552	126487	128941	125337	127551	128831	126756	128179	125979	127743	114586	121443	123568	5354
M	4462	125314	128475	129533	128123	127108	126924	129012	126962	125197	126432	126030	127277	127023	125904	127129	125905	127084	126299	118553	119070	120615	123402	128037
N	133796	130075	130495	129659	131300	126162	130351	127811	126199	129539	129468	128181	126536	126863	128654	129857	128244	128546	123421	121923	120431	122406	120988	3081
O	19993	132488	134527	135422	131387	130661	134698	133033	130441	133024	130676	129362	130135	126539	132965	131560	127887	131870	130299	125430	129393	125872	132331	131491
P	134143	130531	130037	128901	133030	129581	131230	128936	126870	129768	130637	127678	129930	126540	129883	128126	128320	128111	128858	125716	127448	122309	127775	3134
Basic assay information
Assay ID:				19194
Assay Started:				21-02-24 11:57:16
Assay Finished:				21-02-24 12:02:18
Assay Exported:				21-02-24 12:02:18
Protocol ID:				100202
Protocol Name:				Lilly FRET_384
Serial#:				="1040204"
Protocol information
Protocol:
Protocol name				Lilly FRET_384
Number of assay repeats				1
Start assay repeat each				N/A
Number of plate repeats				1
Start plate repeat each				N/A
Is label meas. height used				Yes
Height of measurement				Defined in label
Is gripper height used				No
Mode of measurement				By Columns bi-directional
Rotated plate				No
Soft move				No
Protocol notes
Plate type:
Name of the plate type				384 OptiPlate
Number of rows				16
Number of columns				24
Number of the wells in the plate				384
Height of the plate				14.35 mm
Coordinates of corners:
384 OptiPlate + Lilly FRET
12.1 mm x------------------------------------------------------- x 115.6 mm
9 mm 9 mm
12.1 mm x------------------------------------------------------- x 115.6 mm
76.5 mm 76.5 mm
Platemap:
Plate				1
Group				1
	01	02	03	04	05	06	07	08	09	10	11	12	13	14	15	16	17	18	19	20	21	22	23	24
A	-	-	-	-	-	-	-	-	-	-	-	-	-	-	-	-	-	-	-	-	-	-	-	-
B	-	-	-	-	-	-	-	-	-	-	-	-	-	-	-	-	-	-	-	-	-	-	-	-
C	-	-	-	-	-	-	-	-	-	-	-	-	-	-	-	-	-	-	-	-	-	-	-	-
D	-	-	-	-	-	-	-	-	-	-	-	-	-	-	-	-	-	-	-	-	-	-	-	-
E	-	-	-	-	-	-	-	-	-	-	-	-	-	-	-	-	-	-	-	-	-	-	-	-
F	-	-	-	-	-	-	-	-	-	-	-	-	-	-	-	-	-	-	-	-	-	-	-	-
G	-	-	-	-	-	-	-	-	-	-	-	-	-	-	-	-	-	-	-	-	-	-	-	-
H	-	-	-	-	-	-	-	-	-	-	-	-	-	-	-	-	-	-	-	-	-	-	-	-
I	-	-	-	-	-	-	-	-	-	-	-	-	-	-	-	-	-	-	-	-	-	-	-	-
J	-	-	-	-	-	-	-	-	-	-	-	-	-	-	-	-	-	-	-	-	-	-	-	-
K	-	-	-	-	-	-	-	-	-	-	-	-	-	-	-	-	-	-	-	-	-	-	-	-
L	-	-	-	-	-	-	-	-	-	-	-	-	-	-	-	-	-	-	-	-	-	-	-	-
M	-	-	-	-	-	-	-	-	-	-	-	-	-	-	-	-	-	-	-	-	-	-	-	-
N	-	-	-	-	-	-	-	-	-	-	-	-	-	-	-	-	-	-	-	-	-	-	-	-
O	-	-	-	-	-	-	-	-	-	-	-	-	-	-	-	-	-	-	-	-	-	-	-	-
P	-	-	-	-	-	-	-	-	-	-	-	-	-	-	-	-	-	-	-	-	-	-	-	-
- - Undefined
Calculations:
Plate				1
Formula index				Calc 1
Formula name				Label ratio
Formula				Label ratio where X = Lilly FRET(1) channel 1 window 1 Y = Lilly FRET(1) channel 2 window 1
Auto export parameters:
Export format				Plate2
Include basic assay information				Yes
Place assay information at				End of file
Include basic plate information				Yes
Place plate information at				Beginning of plate
Include protocol information				Yes
Protocol info level				Large
Include error and warning information				Yes
Include background information				Yes
Add plate number to the file name				Yes
Each plate to separate file				No
Field separator to use				System
File name format				<DefaultDataFolder>\<Date>\<ProtocolName>_<AssayID>.csv
Operations:
Plate 1
Group 1
Measurement
Label				Lilly FRET(1)
Labels:
Lilly FRET				6000025
Light source				Laser
Top mirror				LANCE/DELFIA Bias
Bottom mirror				N/A
Exc. filter				N/A
Using of excitation filter				Top
Ems. filter				APC 665
Using of emission filter				Top
2nd ems. filter				Europium 615
Using of 2nd emission filter				Top
Measurement height				7.3 mm
Cycle				16600
Delay				30
Number of flashes				20
Number of flashes for 2nd detector				5
Number of sequence windows				1
Total time of windows				500
Excitation light				100%
Reference excitation light				100%
Reference AD gain				4
Reference signal				323509
Last edited				13-06-14 09:17:06
Last edited by				EnVision
Factory preset				No
Filters:
APC 665				205
Filter type				Emission
Description				M665 CWL=665nm BW=7 5nm Tmin=75%
Used with				Luminescence DELFIA - Time-resolved Fluorescence Fluorescence Intensity LANCE - Time-resolved Fluorescence
Last edited				26-02-19 14:51:38
Last edited by				Installation
Factory preset				Yes
Europium 615				203
Filter type				Emission
Description				M615 CWL=615nm BW=8 5nm Tmin=80%
Used with				Luminescence DELFIA - Time-resolved Fluorescence Fluorescence Intensity LANCE - Time-resolved FluorescenceLuminescence Absorbance DELFIA - Time-resolved Fluorescence Fluorescence Intensity LANCE - Time-resolved Fluorescence
Last edited				26-02-19 14:51:38
Last edited by				Installation
Factory preset				Yes
Mirror modules:
LANCE/DELFIA Bias				445
Used by				Top
Dual				No
Bias				Yes
Description				D400
Used with				Luminescence DELFIA - Time-resolved Fluorescence Fluorescence Intensity LANCE - Time-resolved Fluorescence
Last edited				26-02-19 14:51:38
Last edited by				Installation
Factory preset				Yes
Instrument:
Serial number				1040204
Nickname				EnVision
Normalization:
Notifications for plate 1 repeat 1:
WARNING: Plate height defined in the plate editor does not match the actual plate height. Measured height is 14.90 mm. Plate editor height is 14.35 mm. The results may be affected.
Exported with EnVision Workstation version 1.14.3049.528
