## Supplementary material for "Genome-wide arrayed CRISPR activation screen for prion protein modulators": Plate_LXII_A.csv

Plate information
Plate	Repeat	Barcode	Measured height	Chamber temperature at start	Chamber temperature at end	Humidity at start	Humidity at end	Ambient temperature at start	Ambient temperature at end	Formula	Measurement date
1	1	=""	N/A	N/A	N/A	N/A	N/A	N/A	N/A	Calc 1: Label ratio = X / Y where X = Lilly FRET(1) channel 1 window 1 Y = Lilly FRET(1) channel 2 window 1	28-02-24 12:26:54
Background information
Plate	Label	Result	Signal	Flashes/Time	Meastime	MeasInfo
1	Lilly FRET	0	80	20	00:00:00.000	De=1st Ex=Top Em=Top Wdw=1 (14)
1	Lilly FRET	0	44	5	00:00:00.000	De=2nd Ex=Top Em=Top Wdw=1 (142)
Calculated results: Calc 1: Label ratio = X / Y where X = Lilly FRET(1) channel 1 window 1 Y = Lilly FRET(1) channel 2 window 1
	01	02	03	04	05	06	07	08	09	10	11	12	13	14	15	16	17	18	19	20	21	22	23	24
A	0.02425292334	0.05833456091	0.05178853309	0.06583699914	0.07186181066	0.06087552266	0.04413021521	0.05311480062	0.05277870642	0.05931268562	0.05660363911	0.05454871317	0.07257683043	0.06258254964	0.04362346365	0.04653089206	0.06022827419	0.05216789108	0.05970642307	0.06191921651	0.06931882728	0.04858299595	0.19415183298	0.02090990187
B	0.01858976179	0.06082613334	0.05070629657	0.05417332636	0.03734795753	0.0430935466	0.05438577928	0.06557950328	0.05115373132	0.05365036033	0.05329755422	0.04843048013	0.11545844334	0.0534961907	0.05363044639	0.05076509068	0.05831003304	0.0594160051	0.06181625523	0.06054130033	0.05990275527	0.05055258728	0.03834868453	0.06390532544
C	0.04249783174	0.04427655909	0.07328257674	0.04529571539	0.12117954117	0.04780580801	0.04337833541	0.0347352867	0.05176568221	0.0473956297	0.05374322197	0.04503695415	0.03738358748	0.04551037369	0.0472806159	0.04638613718	0.03802799634	0.04840197475	0.05088901603	0.04952462682	0.05164391491	0.05178644005	0.05543058537	0.02063536154
D	0.01845487467	0.04439306026	0.05147659624	0.06258133549	0.03729455929	0.04758718441	0.0536537554	0.03580014672	0.04478494035	0.0530247707	0.04919373088	0.05642312489	0.11294822073	0.05369058918	0.05090510949	0.05657502436	0.05073361211	0.054469223	0.05227854583	0.05160891453	0.04047001238	0.05179121414	0.05681292613	0.10022271715
E	0.05536626917	0.04373399663	0.05157735123	0.0443354463	0.11190200047	0.04920592434	0.05451766055	0.05376135856	0.05423327759	0.04020056039	0.05159342503	0.05621315057	0.03867423848	0.05725144969	0.0515758464	0.05072410335	0.05780892363	0.04387435479	0.05451186165	0.04865513106	0.05003652301	0.05184996478	0.06124409815	0.01931996123
F	0.01791530945	0.04766336502	0.04729710061	0.04724922888	0.03777245067	0.04872484493	0.05058546971	0.05163015829	0.05215051372	0.0546844008	0.0530186739	0.05625228751	0.10820163363	0.05591381648	0.05366762135	0.04401937297	0.04404777193	0.05200141214	0.05240784736	0.0299749089	0.04924793607	0.05714414408	0.05558581869	0.08936170213
G	0.11826086957	0.04694767336	0.04943363182	0.04914553134	0.11132395359	0.04952867987	0.05426879819	0.05446464062	0.05442216551	0.05492294982	0.04713910461	0.05892974757	0.03762776754	0.04078632184	0.05435843842	0.05827165949	0.05417500798	0.04631192874	0.06295176091	0.04653673296	0.05434260862	0.05588421568	0.05492456349	0.02022083948
H	0.01895284153	0.05577573433	0.05420814157	0.04883830523	0.03697586935	0.05015240461	0.04137301699	0.04124034319	0.04482660197	0.04900932485	0.04980452519	0.04635328291	0.11089699306	0.0451737368	0.04857541169	0.05683654198	0.04480905152	0.04723425345	0.05573846076	0.05149536571	0.05216215043	0.04947125843	0.04375105737	0.07839388145
I	0.06802120141	0.05006654916	0.04718646588	0.05014217251	0.10645102003	0.03232391725	0.04804629929	0.03626332002	0.06138188988	0.05581863906	0.04376914396	0.04950831772	0.03790852508	0.05193713026	0.05188734284	0.04836717446	0.05041455431	0.04944623703	0.05459640695	0.04422483829	0.05468050246	0.05249270113	0.05882439599	0.02046809515
J	0.01846920612	0.0465760616	0.0570334191	0.04545717634	0.03693749371	0.05260931094	0.05183319667	0.04362493846	0.04115501699	0.05375944235	0.05126385611	0.04937900274	0.10829036392	0.05294477668	0.05168258761	0.04328484625	0.0528933258	0.03991576529	0.04716533074	0.04513407432	0.05612113449	0.03208814363	0.05669964432	0.05098389982
K	0.05893536122	0.0575590112	0.04989410962	0.04005255174	0.11387327154	0.0518586849	0.0402525824	0.06507298249	0.05268714012	0.05568830479	0.0564611474	0.05589957299	0.03899033848	0.05345730517	0.04701624815	0.04896928399	0.05126860192	0.04802113552	0.0506672631	0.03854466859	0.05395311939	0.05726243558	0.04930321103	0.01977858583
L	0.01850325441	0.05491222868	0.0435795582	0.05689959655	0.03812047775	0.06049732731	0.06224353771	0.05733750065	0.05457795695	0.05258310739	0.05345854093	0.05329238817	0.10937370292	0.05056060927	0.06821873308	0.04757404599	0.04532225456	0.04475506919	0.05454064267	0.05401724585	0.05924734401	0.06049034626	0.04248676431	0.02621057308
M	0.02918812853	0.05859141369	0.05255054761	0.03366738717	0.11142169249	0.04671071953	0.04170386713	0.0526048191	0.05034576311	0.05210072906	0.05169559491	0.04979980347	0.037066019	0.03884173443	0.04549315926	0.04156712499	0.05255041431	0.05367678479	0.05355021947	0.05158832547	0.05609845477	0.05337904739	0.03763480793	0.0205747347
N	0.01817511973	0.06909085525	0.03754578755	0.0473897373	0.03837055742	0.04600400166	0.05103439917	0.0569215148	0.0498628902	0.05696212121	0.05138301236	0.0493661502	0.1063994193	0.05047742759	0.05020901593	0.04329951345	0.05163799145	0.05311400833	0.05269676838	0.04687715217	0.04168692739	0.0495517683	0.05546083491	0.34615384615
O	0.09711286089	0.0585631329	0.04812051547	0.0508893669	0.10349886305	0.04646651204	0.0494713182	0.04979663705	0.04751307204	0.03876722968	0.04736105237	0.0445165073	0.0373435549	0.04823649934	0.05518482196	0.05502575423	0.05547523466	0.05644093237	0.05007777867	0.04189198985	0.05688148451	0.05438288972	0.05123507207	0.02051090397
P	0.01860527373	0.05725185335	0.0630824527	0.050728587	0.07033601705	0.05447954276	0.04632544037	0.05666902575	0.05613006011	0.05747516893	0.04503153721	0.06008498354	0.0678505418	0.05518489285	0.05731235491	0.0505075824	0.05132528889	0.0555093815	0.05822039153	0.05691437227	0.05260794346	0.05572594865	0.05761304779	0.07193229901
Plate information
Plate	Repeat	Barcode	Measured height	Chamber temperature at start	Chamber temperature at end	Humidity at start	Humidity at end	Ambient temperature at start	Ambient temperature at end	Group	Label	ScanX	ScanY	Measinfo	Kinetics	Measurement date
1	1	=""	14.96	24.53	24.41	30.2	30.5	22.82	23.14	1	Lilly FRET(1)	0	0	De=1st Ex=Top Em=Top Wdw=1 (14)	0	28-02-24 12:26:54
Background information
Plate	Label	Result	Signal	Flashes/Time	Meastime	MeasInfo
1	Lilly FRET	0	80	20	00:00:00.000	De=1st Ex=Top Em=Top Wdw=1 (14)
1	Lilly FRET	0	44	5	00:00:00.000	De=2nd Ex=Top Em=Top Wdw=1 (142)
Results for Lilly FRET(1) - channel 1 window 1 (Counts)
	01	02	03	04	05	06	07	08	09	10	11	12	13	14	15	16	17	18	19	20	21	22	23	24
A	224	8316	7349	9369	10284	8619	6248	7486	7420	8388	7942	7609	9973	8671	6087	6516	8406	7307	8314	8649	9519	6768	25490	2930
B	2619	8610	7172	7660	5312	6078	7710	9189	7196	7586	7468	6608	15699	7415	7432	7093	8029	8300	8634	8442	8316	6907	5450	54
C	98	6142	10020	6287	16343	6570	6002	4819	7111	6546	7374	6118	5114	6188	6473	6387	5273	6559	6849	6579	7048	7008	7565	2823
D	2599	6182	7056	8656	5176	6614	7390	4929	6138	7261	6739	7555	14940	7354	6974	7723	6964	7496	7147	7012	5490	7029	7616	45
E	65	5978	6973	6029	14762	6618	7418	7218	7426	5452	6921	7513	5203	7622	6968	6879	7779	5967	7376	6532	6713	6920	8159	2591
F	2497	6453	6499	6449	5121	6685	6843	7104	7035	7306	7115	7531	14227	7422	7233	5935	5831	6923	7015	4014	6532	7612	7347	63
G	68	6450	7000	6784	15168	6799	7397	7536	7464	7645	6604	7963	5209	5687	7906	7913	7469	6364	8596	6337	7472	7765	7452	2811
H	2712	7867	7597	6840	5239	7108	5894	5792	6282	6822	6892	6447	15250	6252	6690	7915	6194	6576	7737	7106	7211	6891	5948	41
I	77	6959	6602	6895	14480	4481	6683	5074	8468	7591	5973	6842	5244	7164	7115	6696	6792	6804	7637	6037	7509	7102	7986	2774
J	2594	6388	7847	6283	5140	7212	7080	6026	5597	7373	6863	6731	14533	7180	7120	5877	7211	5421	6455	6152	7624	4386	7588	57
K	62	7947	6950	5518	14988	6971	5514	8836	7137	7551	7641	7619	5323	7227	6366	6554	6842	6489	6796	5136	7209	7744	6630	2687
L	2604	7592	6023	7926	5279	8194	8358	7760	7419	7137	7264	7254	14493	6931	9198	6494	6120	6061	7419	7298	7919	8174	5770	59
M	119	8033	7202	4626	14948	6362	5652	7139	6829	7082	7026	6791	5021	5226	6105	5620	7122	7160	7259	6798	7348	7224	5067	2788
N	2516	9333	5084	6377	5288	6093	6737	7568	6637	7519	6825	6659	13632	6645	6666	5740	6852	7052	7020	6126	5401	6539	7319	36
O	74	8189	6740	7121	14110	6491	6845	6844	6597	5341	6495	6150	5144	6592	7484	7478	7559	7671	6857	5779	7648	7384	6963	2799
P	2641	7939	8793	7074	9767	7454	6417	7767	7751	7783	6247	8159	9361	7411	7777	6851	7031	7547	7887	7665	7146	7522	7842	51
Plate information
Plate	Repeat	Barcode	Measured height	Chamber temperature at start	Chamber temperature at end	Humidity at start	Humidity at end	Ambient temperature at start	Ambient temperature at end	Group	Label	ScanX	ScanY	Measinfo	Kinetics	Measurement date
1	1	=""	14.96	24.53	24.41	30.2	30.5	22.82	23.14	1	Lilly FRET(1)	0	0	De=2nd Ex=Top Em=Top Wdw=1 (142)	0	28-02-24 12:26:54
Background information
Plate	Label	Result	Signal	Flashes/Time	Meastime	MeasInfo
1	Lilly FRET	0	80	20	00:00:00.000	De=1st Ex=Top Em=Top Wdw=1 (14)
1	Lilly FRET	0	44	5	00:00:00.000	De=2nd Ex=Top Em=Top Wdw=1 (142)
Results for Lilly FRET(1) - channel 2 window 1 (Counts)
	01	02	03	04	05	06	07	08	09	10	11	12	13	14	15	16	17	18	19	20	21	22	23	24
A	9236	142557	141904	142306	143108	141584	141581	140940	140587	141420	140309	139490	137413	138553	139535	140036	139569	140067	139248	139682	137322	139308	131289	140125
B	140884	141551	141442	141398	142230	141042	141765	140120	140674	141397	140119	136443	135971	138608	138578	139722	137695	139693	139672	139442	138825	136630	142117	845
C	2306	138719	136731	138799	134866	137431	138364	138735	137369	138114	137208	135844	136798	135969	136906	137692	138661	135511	134587	132843	136473	135325	136477	136804
D	140830	139256	137072	138316	138787	138987	137735	137681	137055	136936	136989	133899	132273	136970	137000	136509	137266	137619	136710	135868	135656	135718	134054	449
E	1174	136690	135195	135986	131919	134496	136066	134260	136927	135620	134145	133652	134534	133132	135102	135616	134564	136002	135310	134251	134162	133462	133221	134110
F	139378	135387	137408	136489	135575	137199	135276	137594	134898	133603	134198	133879	131486	132740	134774	134827	132379	133131	133854	133912	132635	133207	132174	705
G	575	137387	141604	138039	136251	137274	136303	138365	137150	139195	140096	135127	138435	139434	145442	135795	137868	137416	136549	136172	137498	138948	135677	139015
H	143092	141047	140145	140054	141687	141728	142460	140445	140140	139198	138381	139084	137515	138399	137724	139259	138231	139221	138809	137993	138242	139293	135951	523
I	1132	138995	139913	137509	136025	138628	139095	139921	137956	135994	136466	138199	138333	137936	137124	138441	134723	137604	139881	136507	137325	135295	135760	135528
J	140450	137152	137586	138218	139154	137086	136592	138132	135998	137148	133876	136313	134204	135613	137764	135775	136331	135811	136859	136305	135849	136686	133828	1118
K	1052	138067	139295	137769	131620	134423	136985	135786	135460	135594	135332	136298	136521	135192	135400	133839	133454	135128	134130	133248	133616	135237	134474	135854
L	140732	138257	138207	139298	138482	135444	134279	135339	135934	135728	135881	136117	132509	137083	134831	136503	135033	135426	136027	135105	133660	135129	135807	2251
M	4077	137102	137049	137403	134157	136200	135527	135710	135642	135929	135911	136366	135461	134546	134196	135203	135527	133391	135555	131774	130984	135334	134636	135506
N	138431	135083	135408	134565	137814	132445	132009	132955	133105	132000	132826	134890	128121	131643	132765	132565	132693	132771	133215	130682	129561	131963	131967	104
O	762	139832	140065	139931	136330	139692	138363	137439	138846	137771	137138	138151	137748	136660	135617	135900	136259	135912	136927	137950	134455	135778	135903	136464
P	141949	138668	139389	139448	138862	136822	138520	137059	138090	135415	138725	135791	137965	134294	135695	135643	136989	135959	135468	134676	135835	134982	136115	709
Basic assay information
Assay ID:				19205
Assay Started:				28-02-24 12:20:49
Assay Finished:				28-02-24 12:27:01
Assay Exported:				28-02-24 12:27:01
Protocol ID:				100202
Protocol Name:				Lilly FRET_384
Serial#:				="1040204"
Protocol information
Protocol:
Protocol name				Lilly FRET_384
Number of assay repeats				1
Start assay repeat each				N/A
Number of plate repeats				1
Start plate repeat each				N/A
Is label meas. height used				Yes
Height of measurement				Defined in label
Is gripper height used				No
Mode of measurement				By Columns bi-directional
Rotated plate				No
Soft move				No
Protocol notes
Plate type:
Name of the plate type				384 OptiPlate
Number of rows				16
Number of columns				24
Number of the wells in the plate				384
Height of the plate				14.35 mm
Coordinates of corners:
384 OptiPlate + Lilly FRET
12.1 mm x------------------------------------------------------- x 115.6 mm
9 mm 9 mm
12.1 mm x------------------------------------------------------- x 115.6 mm
76.5 mm 76.5 mm
Platemap:
Plate				1
Group				1
	01	02	03	04	05	06	07	08	09	10	11	12	13	14	15	16	17	18	19	20	21	22	23	24
A	-	-	-	-	-	-	-	-	-	-	-	-	-	-	-	-	-	-	-	-	-	-	-	-
B	-	-	-	-	-	-	-	-	-	-	-	-	-	-	-	-	-	-	-	-	-	-	-	-
C	-	-	-	-	-	-	-	-	-	-	-	-	-	-	-	-	-	-	-	-	-	-	-	-
D	-	-	-	-	-	-	-	-	-	-	-	-	-	-	-	-	-	-	-	-	-	-	-	-
E	-	-	-	-	-	-	-	-	-	-	-	-	-	-	-	-	-	-	-	-	-	-	-	-
F	-	-	-	-	-	-	-	-	-	-	-	-	-	-	-	-	-	-	-	-	-	-	-	-
G	-	-	-	-	-	-	-	-	-	-	-	-	-	-	-	-	-	-	-	-	-	-	-	-
H	-	-	-	-	-	-	-	-	-	-	-	-	-	-	-	-	-	-	-	-	-	-	-	-
I	-	-	-	-	-	-	-	-	-	-	-	-	-	-	-	-	-	-	-	-	-	-	-	-
J	-	-	-	-	-	-	-	-	-	-	-	-	-	-	-	-	-	-	-	-	-	-	-	-
K	-	-	-	-	-	-	-	-	-	-	-	-	-	-	-	-	-	-	-	-	-	-	-	-
L	-	-	-	-	-	-	-	-	-	-	-	-	-	-	-	-	-	-	-	-	-	-	-	-
M	-	-	-	-	-	-	-	-	-	-	-	-	-	-	-	-	-	-	-	-	-	-	-	-
N	-	-	-	-	-	-	-	-	-	-	-	-	-	-	-	-	-	-	-	-	-	-	-	-
O	-	-	-	-	-	-	-	-	-	-	-	-	-	-	-	-	-	-	-	-	-	-	-	-
P	-	-	-	-	-	-	-	-	-	-	-	-	-	-	-	-	-	-	-	-	-	-	-	-
- - Undefined
Calculations:
Plate				1
Formula index				Calc 1
Formula name				Label ratio
Formula				Label ratio where X = Lilly FRET(1) channel 1 window 1 Y = Lilly FRET(1) channel 2 window 1
Auto export parameters:
Export format				Plate2
Include basic assay information				Yes
Place assay information at				End of file
Include basic plate information				Yes
Place plate information at				Beginning of plate
Include protocol information				Yes
Protocol info level				Large
Include error and warning information				Yes
Include background information				Yes
Add plate number to the file name				Yes
Each plate to separate file				No
Field separator to use				System
File name format				<DefaultDataFolder>\<Date>\<ProtocolName>_<AssayID>.csv
Operations:
Plate 1
Group 1
Measurement
Label				Lilly FRET(1)
Labels:
Lilly FRET				6000025
Light source				Laser
Top mirror				LANCE/DELFIA Bias
Bottom mirror				N/A
Exc. filter				N/A
Using of excitation filter				Top
Ems. filter				APC 665
Using of emission filter				Top
2nd ems. filter				Europium 615
Using of 2nd emission filter				Top
Measurement height				7.3 mm
Cycle				16600
Delay				30
Number of flashes				20
Number of flashes for 2nd detector				5
Number of sequence windows				1
Total time of windows				500
Excitation light				100%
Reference excitation light				100%
Reference AD gain				4
Reference signal				323509
Last edited				13-06-14 09:17:06
Last edited by				EnVision
Factory preset				No
Filters:
APC 665				205
Filter type				Emission
Description				M665 CWL=665nm BW=7 5nm Tmin=75%
Used with				Luminescence DELFIA - Time-resolved Fluorescence Fluorescence Intensity LANCE - Time-resolved Fluorescence
Last edited				26-02-19 14:51:38
Last edited by				Installation
Factory preset				Yes
Europium 615				203
Filter type				Emission
Description				M615 CWL=615nm BW=8 5nm Tmin=80%
Used with				Luminescence DELFIA - Time-resolved Fluorescence Fluorescence Intensity LANCE - Time-resolved FluorescenceLuminescence Absorbance DELFIA - Time-resolved Fluorescence Fluorescence Intensity LANCE - Time-resolved Fluorescence
Last edited				26-02-19 14:51:38
Last edited by				Installation
Factory preset				Yes
Mirror modules:
LANCE/DELFIA Bias				445
Used by				Top
Dual				No
Bias				Yes
Description				D400
Used with				Luminescence DELFIA - Time-resolved Fluorescence Fluorescence Intensity LANCE - Time-resolved Fluorescence
Last edited				26-02-19 14:51:38
Last edited by				Installation
Factory preset				Yes
Instrument:
Serial number				1040204
Nickname				EnVision
Normalization:
Notifications for plate 1 repeat 1:
WARNING: Plate height defined in the plate editor does not match the actual plate height. Measured height is 14.96 mm. Plate editor height is 14.35 mm. The results may be affected.
Exported with EnVision Workstation version 1.14.3049.528
