## Supplementary material for "Genome-wide arrayed CRISPR activation screen for prion protein modulators": Plate_LXII_B.csv

Plate information
Plate	Repeat	Barcode	Measured height	Chamber temperature at start	Chamber temperature at end	Humidity at start	Humidity at end	Ambient temperature at start	Ambient temperature at end	Formula	Measurement date
1	1	=""	N/A	N/A	N/A	N/A	N/A	N/A	N/A	Calc 1: Label ratio = X / Y where X = Lilly FRET(1) channel 1 window 1 Y = Lilly FRET(1) channel 2 window 1	28-02-24 12:33:05
Background information
Plate	Label	Result	Signal	Flashes/Time	Meastime	MeasInfo
1	Lilly FRET	0	106	20	00:00:00.000	De=1st Ex=Top Em=Top Wdw=1 (14)
1	Lilly FRET	0	77	5	00:00:00.000	De=2nd Ex=Top Em=Top Wdw=1 (142)
Calculated results: Calc 1: Label ratio = X / Y where X = Lilly FRET(1) channel 1 window 1 Y = Lilly FRET(1) channel 2 window 1
	01	02	03	04	05	06	07	08	09	10	11	12	13	14	15	16	17	18	19	20	21	22	23	24
A	0.02659747	0.0556866882	0.04931965755	0.06510465741	0.06718804553	0.05899589764	0.04529543692	0.0542090644	0.0502683388	0.05738627341	0.05496560753	0.05393127056	0.07510975782	0.06179751483	0.04233710399	0.04514440471	0.06108505627	0.05176119696	0.05925957303	0.059059038	0.06891721728	0.04908275126	0.18696938181	0.02121465385
B	0.01870183203	0.06062659829	0.05025129136	0.05398702518	0.03957194549	0.04304340812	0.05293062832	0.06673420906	0.05058761279	0.05439893496	0.05261574414	0.04842999535	0.12634307666	0.05253356095	0.05414638613	0.05098364808	0.05467465476	0.05871269378	0.05687601325	0.06109388215	0.05968600432	0.05032589178	0.03759924452	0.02716823406
C	0.15550239234	0.04169112113	0.07779675181	0.04323059196	0.11050019146	0.04750101788	0.045611359	0.03555881181	0.05204492779	0.04784539858	0.05029955513	0.04578339272	0.04080345309	0.04572495209	0.05036860816	0.04544150554	0.03591100937	0.04834959165	0.05016109401	0.04735215923	0.05008352033	0.05054537882	0.05387826286	0.0205891828
D	0.0185574357	0.04214138542	0.05117540687	0.06238548183	0.03827973654	0.04700439273	0.05435487208	0.03528776043	0.04518013491	0.0538133337	0.04960971004	0.05543391575	0.12240046646	0.0523602233	0.0499927662	0.0570025344	0.05533089693	0.05499529769	0.05258898507	0.0545318689	0.04029937918	0.05131300497	0.05558985235	0.1978021978
E	0.0432066632	0.04022160665	0.05095421777	0.0429313143	0.0993531906	0.04831229821	0.05507579978	0.0532847149	0.05333640334	0.03735802415	0.05150167016	0.05965463108	0.03979953275	0.05876570584	0.05099470137	0.04970848375	0.05897130768	0.04478528515	0.05389875477	0.04912010428	0.05054972551	0.05126827011	0.06170260058	0.01948499139
F	0.0182908241	0.04796295478	0.04703037409	0.04548897369	0.03809691268	0.04800058969	0.05288419583	0.04880648832	0.05543979552	0.05303386203	0.05274877603	0.05453909627	0.10819109273	0.05934922777	0.0523005406	0.0416273921	0.04426028329	0.0560336142	0.05401827089	0.03022487603	0.04901566595	0.05726595927	0.05543055993	0.48648648649
G	0.04759786477	0.04264649849	0.04751644607	0.04458858945	0.10505638307	0.04642490911	0.0548561212	0.05440517923	0.05247312755	0.05171835888	0.04310980103	0.05235332511	0.03726132853	0.03944958814	0.05632394721	0.05753784815	0.05431362336	0.04307729644	0.06271540431	0.04751281496	0.05214922952	0.05457539233	0.05303297892	0.02212082593
H	0.01829548264	0.05208747515	0.05492567214	0.04929978039	0.0387292354	0.05000392832	0.04166990978	0.04215903286	0.04506983859	0.04740569038	0.05186840635	0.04565522849	0.1086091444	0.04473408436	0.05462783347	0.055167111	0.04442224298	0.04598592642	0.056681325	0.05105805674	0.04972144746	0.04637992728	0.04019069674	0.1884057971
I	0.05110274341	0.04346797945	0.04636690778	0.04686407597	0.10548738674	0.03144188596	0.04976308278	0.03612521209	0.04551313978	0.05366915874	0.04114738602	0.04811073484	0.03771939937	0.0504021603	0.05175113486	0.04555800426	0.05016571366	0.04698669886	0.05344879287	0.04343843374	0.05435268102	0.05172413793	0.0580870578	0.02063090933
J	0.01787402251	0.0450415774	0.05187181004	0.045191772	0.03621086472	0.05294264964	0.04955859481	0.04191028854	0.03846238347	0.05331526937	0.05782883602	0.04880703165	0.10153683016	0.05281268151	0.04994942475	0.04058962385	0.05140375459	0.0384115014	0.04432737181	0.04371052558	0.055983636	0.03155079428	0.05738051806	0.04117647059
K	0.04183535762	0.05295713827	0.04591347925	0.03707501428	0.09965244146	0.05232749735	0.03937625874	0.06463838613	0.05004261447	0.05826257253	0.05497119685	0.05449334333	0.0400280536	0.05497660181	0.04474225875	0.0451359543	0.05457473414	0.0489333295	0.04998920721	0.03772245677	0.05237415633	0.05824953667	0.04717143263	0.02030332681
L	0.01736691032	0.05447060523	0.04108946794	0.05851758405	0.0387266683	0.06087422311	0.06184060186	0.05562069957	0.05480519671	0.05294967146	0.05157359222	0.0536212004	0.1107022852	0.0504831554	0.07280605258	0.04815703997	0.04307149292	0.04461692725	0.05525672372	0.05428592451	0.0573402293	0.06119541747	0.04143819694	0.15071770335
M	0.029143898	0.05909614378	0.05214194887	0.02937456802	0.10435115708	0.04687902591	0.0401330344	0.05094836044	0.04709719601	0.05156070893	0.05086581682	0.04952120791	0.03977844533	0.03922850605	0.04643199358	0.04129206658	0.05538697206	0.05273006501	0.05366308913	0.04923755815	0.05702334104	0.05224815799	0.03674652762	0.01963821181
N	0.01828707226	0.06881764495	0.03661178349	0.0478700076	0.03847935586	0.04689932249	0.05006474527	0.06169924319	0.04750714935	0.05934876678	0.05053532873	0.04939095612	0.11369825814	0.05057991642	0.05023563469	0.04279577508	0.05092515293	0.05466664656	0.05392611499	0.04643969771	0.04176127804	0.05089037678	0.05833484656	0.29787234043
O	0.02819405639	0.05419428605	0.04836760221	0.05079836292	0.11113586408	0.04933004563	0.05356305081	0.05112779816	0.04880243764	0.03530421568	0.04713322637	0.04388462313	0.03858627499	0.04894736462	0.05839301733	0.05507601326	0.05882439828	0.05955361846	0.05019179036	0.04121286496	0.05780418731	0.05354395844	0.05144539112	0.02001310933
P	0.01864425568	0.05601126913	0.06377317585	0.05115116902	0.07340398036	0.05413387933	0.04756154203	0.05668478575	0.05749614476	0.05718454101	0.04584050529	0.05991698119	0.06994820499	0.05624494979	0.05693531253	0.05038950508	0.0539065388	0.05464671836	0.05734055139	0.05838109925	0.05539218118	0.05745822158	0.05936505641	0.02273684211
Plate information
Plate	Repeat	Barcode	Measured height	Chamber temperature at start	Chamber temperature at end	Humidity at start	Humidity at end	Ambient temperature at start	Ambient temperature at end	Group	Label	ScanX	ScanY	Measinfo	Kinetics	Measurement date
1	1	=""	14.9	24.38	24.36	30.3	30.7	23.01	23.14	1	Lilly FRET(1)	0	0	De=1st Ex=Top Em=Top Wdw=1 (14)	0	28-02-24 12:33:05
Background information
Plate	Label	Result	Signal	Flashes/Time	Meastime	MeasInfo
1	Lilly FRET	0	106	20	00:00:00.000	De=1st Ex=Top Em=Top Wdw=1 (14)
1	Lilly FRET	0	77	5	00:00:00.000	De=2nd Ex=Top Em=Top Wdw=1 (142)
Results for Lilly FRET(1) - channel 1 window 1 (Counts)
	01	02	03	04	05	06	07	08	09	10	11	12	13	14	15	16	17	18	19	20	21	22	23	24
A	164	8446	7155	9328	9622	8456	6483	7826	7231	8312	7935	7657	10607	8753	6007	6451	8896	7393	8394	8423	9742	7034	25348	3046
B	2696	8677	7199	7706	5654	6137	7527	9551	7266	7682	7520	7502	17497	7447	7687	7246	7748	8351	8069	8668	8455	7119	5375	78
C	65	6038	10706	6003	15294	6650	6399	4999	7298	6754	7044	6360	5757	6418	7495	6336	5020	6820	7006	6590	6986	7039	7538	2876
D	2552	5870	7075	8546	5434	6431	7882	5159	6249	7782	6883	7646	16374	7241	6911	7962	7676	7602	7278	7517	5589	7056	7654	54
E	83	5445	7054	5846	13379	6584	7513	7175	7181	5108	6969	8588	5281	7951	6862	6761	8028	6053	7354	6632	6869	6868	8328	2603
F	2520	6515	6418	6246	5200	6512	7878	6776	7982	7112	7154	7330	14306	7916	7043	5697	5987	7508	7752	4090	6583	7669	7391	36
G	107	5932	6638	6221	14226	6474	8100	7496	7303	7252	5967	7219	5150	5407	7831	7966	7612	6035	8498	6581	7073	7557	7357	3350
H	2590	7336	7567	6847	5353	7001	5889	6190	6305	6708	7891	6401	14711	6147	8054	7677	6136	6522	7695	7113	6899	6429	5623	39
I	95	6066	6378	6435	14460	4588	7131	5259	6214	7394	5659	6663	5235	6962	7205	6305	6887	6461	7308	5975	7423	7065	7980	2841
J	2496	6202	7104	6246	4956	7399	6787	5720	5252	7359	7893	7041	13597	7183	6864	5554	7007	5226	6117	6284	7636	4294	7864	42
K	93	7260	6230	5062	13992	7463	5318	8664	6811	7973	7510	7339	5422	7507	5956	6195	7354	6817	6716	5102	7046	7826	6313	2739
L	2402	7542	5609	7932	5382	8296	8335	7542	7454	7333	7076	7349	14562	7476	9729	6479	5833	6007	7458	7378	7927	8162	5615	63
M	96	8467	7135	3995	13893	6368	5406	6855	6339	7017	6903	6635	5257	5280	6251	5438	7593	7073	7245	6784	7593	6921	4905	2612
N	2524	9404	4952	6549	5233	6327	6766	8283	6429	7996	6811	6512	14654	6681	6577	5559	6710	7250	7268	6231	5683	6833	7710	42
O	111	7489	6883	7050	14966	6822	7421	7190	6887	5018	6551	6104	5354	6782	8202	7376	7965	8253	6922	5642	7899	7379	7131	2809
P	2691	7873	9060	7165	10224	7588	6656	7842	8128	7996	6365	8271	9818	7796	7932	6960	7437	7506	7997	8026	7817	7798	8209	54
Plate information
Plate	Repeat	Barcode	Measured height	Chamber temperature at start	Chamber temperature at end	Humidity at start	Humidity at end	Ambient temperature at start	Ambient temperature at end	Group	Label	ScanX	ScanY	Measinfo	Kinetics	Measurement date
1	1	=""	14.9	24.38	24.36	30.3	30.7	23.01	23.14	1	Lilly FRET(1)	0	0	De=2nd Ex=Top Em=Top Wdw=1 (142)	0	28-02-24 12:33:05
Background information
Plate	Label	Result	Signal	Flashes/Time	Meastime	MeasInfo
1	Lilly FRET	0	106	20	00:00:00.000	De=1st Ex=Top Em=Top Wdw=1 (14)
1	Lilly FRET	0	77	5	00:00:00.000	De=2nd Ex=Top Em=Top Wdw=1 (142)
Results for Lilly FRET(1) - channel 2 window 1 (Counts)
	01	02	03	04	05	06	07	08	09	10	11	12	13	14	15	16	17	18	19	20	21	22	23	24
A	6166	151670	145074	143277	143210	143332	143127	144367	143848	144843	144363	141977	141220	141640	141885	142897	145633	142829	141648	142620	141358	143309	135573	143580
B	144157	143122	143260	142738	142879	142577	142205	143120	143632	141216	142923	154904	138488	141757	141967	142124	141711	142235	141870	141880	141658	141458	142955	2871
C	418	144827	137615	138860	138407	139997	140294	140584	140225	141163	140041	138915	141091	140361	148803	139432	139790	141056	139670	139170	139487	139261	139908	139685
D	137519	139293	138250	136987	141955	136817	145010	146198	138313	144611	138743	137930	133774	138292	138240	139678	138729	138230	138394	137846	138687	137509	137687	273
E	1921	135375	138438	136171	134661	136280	136412	134654	134636	136731	135316	143962	132690	135300	134563	136013	136134	135156	136441	135016	135886	133962	134970	133590
F	137774	135834	136465	137308	136494	135665	148967	138834	143976	134103	135624	134399	132229	133380	134664	136857	135268	133991	143507	135319	134304	133919	133338	74
G	2248	139097	139699	139520	135413	139451	147659	137781	139176	140221	138414	137890	138213	137061	139035	138448	140149	140097	135501	138510	135630	138469	138725	151441
H	141565	140840	137768	138885	138216	140009	141325	146825	139894	141502	152135	140203	135449	137412	147434	139159	138129	141826	135759	139312	138753	138616	139908	207
I	1859	139551	137555	137312	137078	145920	143299	145577	136532	137770	137530	138493	138788	138129	139224	138395	137285	137507	136729	137551	136571	136590	137380	137706
J	139644	137695	136953	138211	136865	139755	136949	136482	136549	138028	136489	144262	133912	136009	137419	136833	136313	136053	137996	143764	136397	136098	137050	1020
K	2223	137092	135690	136534	140408	142621	135056	134038	136104	136846	136617	134677	135455	136549	133118	137252	134751	139312	134349	135251	134532	134353	133831	134904
L	138309	138460	136507	135549	138974	136281	134782	135597	136009	138490	137202	137054	131542	148089	133629	134539	135426	134635	134970	135910	138245	133376	135503	418
M	3294	143275	136838	136002	133137	135839	134702	134548	134594	136092	135710	133983	132157	134596	134627	131696	137090	134136	135009	137781	133156	132464	133482	133006
N	138021	136651	135257	136808	135995	134906	135145	134248	135327	134729	134777	131846	128885	132088	130923	129896	131762	132622	134777	134174	136083	134269	132168	141
O	3937	138188	142306	138784	134664	138293	138547	140628	141120	142136	138989	139092	138754	138557	140462	133924	135403	138581	137911	136899	136651	137812	138613	140358
P	144334	140561	142066	140075	139284	140171	139945	138344	141366	139828	138851	138041	140361	138608	139316	138124	137961	137355	139465	137476	141121	135716	138280	2375
Basic assay information
Assay ID:				19206
Assay Started:				28-02-24 12:28:11
Assay Finished:				28-02-24 12:33:12
Assay Exported:				28-02-24 12:33:13
Protocol ID:				100202
Protocol Name:				Lilly FRET_384
Serial#:				="1040204"
Protocol information
Protocol:
Protocol name				Lilly FRET_384
Number of assay repeats				1
Start assay repeat each				N/A
Number of plate repeats				1
Start plate repeat each				N/A
Is label meas. height used				Yes
Height of measurement				Defined in label
Is gripper height used				No
Mode of measurement				By Columns bi-directional
Rotated plate				No
Soft move				No
Protocol notes
Plate type:
Name of the plate type				384 OptiPlate
Number of rows				16
Number of columns				24
Number of the wells in the plate				384
Height of the plate				14.35 mm
Coordinates of corners:
384 OptiPlate + Lilly FRET
12.1 mm x------------------------------------------------------- x 115.6 mm
9 mm 9 mm
12.1 mm x------------------------------------------------------- x 115.6 mm
76.5 mm 76.5 mm
Platemap:
Plate				1
Group				1
	01	02	03	04	05	06	07	08	09	10	11	12	13	14	15	16	17	18	19	20	21	22	23	24
A	-	-	-	-	-	-	-	-	-	-	-	-	-	-	-	-	-	-	-	-	-	-	-	-
B	-	-	-	-	-	-	-	-	-	-	-	-	-	-	-	-	-	-	-	-	-	-	-	-
C	-	-	-	-	-	-	-	-	-	-	-	-	-	-	-	-	-	-	-	-	-	-	-	-
D	-	-	-	-	-	-	-	-	-	-	-	-	-	-	-	-	-	-	-	-	-	-	-	-
E	-	-	-	-	-	-	-	-	-	-	-	-	-	-	-	-	-	-	-	-	-	-	-	-
F	-	-	-	-	-	-	-	-	-	-	-	-	-	-	-	-	-	-	-	-	-	-	-	-
G	-	-	-	-	-	-	-	-	-	-	-	-	-	-	-	-	-	-	-	-	-	-	-	-
H	-	-	-	-	-	-	-	-	-	-	-	-	-	-	-	-	-	-	-	-	-	-	-	-
I	-	-	-	-	-	-	-	-	-	-	-	-	-	-	-	-	-	-	-	-	-	-	-	-
J	-	-	-	-	-	-	-	-	-	-	-	-	-	-	-	-	-	-	-	-	-	-	-	-
K	-	-	-	-	-	-	-	-	-	-	-	-	-	-	-	-	-	-	-	-	-	-	-	-
L	-	-	-	-	-	-	-	-	-	-	-	-	-	-	-	-	-	-	-	-	-	-	-	-
M	-	-	-	-	-	-	-	-	-	-	-	-	-	-	-	-	-	-	-	-	-	-	-	-
N	-	-	-	-	-	-	-	-	-	-	-	-	-	-	-	-	-	-	-	-	-	-	-	-
O	-	-	-	-	-	-	-	-	-	-	-	-	-	-	-	-	-	-	-	-	-	-	-	-
P	-	-	-	-	-	-	-	-	-	-	-	-	-	-	-	-	-	-	-	-	-	-	-	-
- - Undefined
Calculations:
Plate				1
Formula index				Calc 1
Formula name				Label ratio
Formula				Label ratio where X = Lilly FRET(1) channel 1 window 1 Y = Lilly FRET(1) channel 2 window 1
Auto export parameters:
Export format				Plate2
Include basic assay information				Yes
Place assay information at				End of file
Include basic plate information				Yes
Place plate information at				Beginning of plate
Include protocol information				Yes
Protocol info level				Large
Include error and warning information				Yes
Include background information				Yes
Add plate number to the file name				Yes
Each plate to separate file				No
Field separator to use				System
File name format				<DefaultDataFolder>\<Date>\<ProtocolName>_<AssayID>.csv
Operations:
Plate 1
Group 1
Measurement
Label				Lilly FRET(1)
Labels:
Lilly FRET				6000025
Light source				Laser
Top mirror				LANCE/DELFIA Bias
Bottom mirror				N/A
Exc. filter				N/A
Using of excitation filter				Top
Ems. filter				APC 665
Using of emission filter				Top
2nd ems. filter				Europium 615
Using of 2nd emission filter				Top
Measurement height				7.3 mm
Cycle				16600
Delay				30
Number of flashes				20
Number of flashes for 2nd detector				5
Number of sequence windows				1
Total time of windows				500
Excitation light				100%
Reference excitation light				100%
Reference AD gain				4
Reference signal				323509
Last edited				13-06-14 09:17:06
Last edited by				EnVision
Factory preset				No
Filters:
APC 665				205
Filter type				Emission
Description				M665 CWL=665nm BW=7 5nm Tmin=75%
Used with				Luminescence DELFIA - Time-resolved Fluorescence Fluorescence Intensity LANCE - Time-resolved Fluorescence
Last edited				26-02-19 14:51:38
Last edited by				Installation
Factory preset				Yes
Europium 615				203
Filter type				Emission
Description				M615 CWL=615nm BW=8 5nm Tmin=80%
Used with				Luminescence DELFIA - Time-resolved Fluorescence Fluorescence Intensity LANCE - Time-resolved FluorescenceLuminescence Absorbance DELFIA - Time-resolved Fluorescence Fluorescence Intensity LANCE - Time-resolved Fluorescence
Last edited				26-02-19 14:51:38
Last edited by				Installation
Factory preset				Yes
Mirror modules:
LANCE/DELFIA Bias				445
Used by				Top
Dual				No
Bias				Yes
Description				D400
Used with				Luminescence DELFIA - Time-resolved Fluorescence Fluorescence Intensity LANCE - Time-resolved Fluorescence
Last edited				26-02-19 14:51:38
Last edited by				Installation
Factory preset				Yes
Instrument:
Serial number				1040204
Nickname				EnVision
Normalization:
Notifications for plate 1 repeat 1:
WARNING: Plate height defined in the plate editor does not match the actual plate height. Measured height is 14.90 mm. Plate editor height is 14.35 mm. The results may be affected.
Exported with EnVision Workstation version 1.14.3049.528
