## Supplementary material for "Genome-wide arrayed CRISPR activation screen for prion protein modulators": Plate_LXIII_A.csv

Plate information
Plate	Repeat	Barcode	Measured height	Chamber temperature at start	Chamber temperature at end	Humidity at start	Humidity at end	Ambient temperature at start	Ambient temperature at end	Formula	Measurement date
1	1	=""	N/A	N/A	N/A	N/A	N/A	N/A	N/A	Calc 1: Label ratio = X / Y where X = Lilly FRET(1) channel 1 window 1 Y = Lilly FRET(1) channel 2 window 1	28-02-24 12:39:17
Background information
Plate	Label	Result	Signal	Flashes/Time	Meastime	MeasInfo
1	Lilly FRET	0	104	20	00:00:00.000	De=1st Ex=Top Em=Top Wdw=1 (14)
1	Lilly FRET	0	64	5	00:00:00.000	De=2nd Ex=Top Em=Top Wdw=1 (142)
Calculated results: Calc 1: Label ratio = X / Y where X = Lilly FRET(1) channel 1 window 1 Y = Lilly FRET(1) channel 2 window 1
	01	02	03	04	05	06	07	08	09	10	11	12	13	14	15	16	17	18	19	20	21	22	23	24
A	0.02631271879	0.05686109945	0.06375718885	0.05507266341	0.06962706107	0.04797670993	0.05467267137	0.05643378404	0.05958077405	0.04190073132	0.0537569944	0.05493532921	0.0743857925	0.05278539068	0.06202303413	0.06337664513	0.05471918033	0.05353302558	0.0484178691	0.06524369348	0.05996706035	0.05811952713	0.05852610379	0.02087671081
B	0.01822884422	0.05184466832	0.05420035248	0.05656534764	0.0385301488	0.04359744067	0.05378186969	0.05567400757	0.05456037384	0.04611362016	0.04598608371	0.04275786471	0.11814548476	0.04918940798	0.04656420804	0.05413427562	0.0446168635	0.05633684505	0.05319983455	0.05897255454	0.04158676894	0.05799374133	0.04035484798	0.02880242547
C	0.02414231258	0.05176324005	0.05168230002	0.05006929641	0.11449132436	0.05055820238	0.04798201477	0.04668945347	0.04554348132	0.05557323152	0.0511937044	0.05301928102	0.03824548397	0.05568331143	0.05550459694	0.04665012058	0.05089739966	0.04706791217	0.04644744105	0.05241909414	0.05180758804	0.04996532668	0.05193258379	0.02018360249
D	0.01902773594	0.04585499044	0.04134666266	0.05696216334	0.03546406082	0.04418788621	0.05284299169	0.05263954343	0.04439393523	0.06242664689	0.04961704011	0.03948582634	0.11266169444	0.04992870384	0.04980903654	0.0581471206	0.05875880441	0.05672582969	0.05130301922	0.05331861281	0.05243261251	0.05500623842	0.06042326592	0.10067114094
E	0.05320994795	0.05355987408	0.05398571746	0.05797153953	0.10845217898	0.07641855352	0.04915351153	0.05251636316	0.05518532276	0.05653429549	0.0300213917	0.05139651764	0.03814951036	0.03775653171	0.05531509759	0.03049911629	0.04481369958	0.05440586465	0.058200588	0.05138969417	0.04763706204	0.05141463918	0.05583601154	0.02058434407
F	0.01805708879	0.05872677876	0.05363018365	0.04159152961	0.03772381329	0.04589297285	0.04932793569	0.0620120109	0.04559348685	0.04126617683	0.04960644335	0.04863253061	0.10246891493	0.05085606981	0.05364064179	0.04875164258	0.05373700685	0.04516862955	0.05059201849	0.04646426024	0.05451277806	0.05448486159	0.05367504474	0.0273381295
G	0.05960264901	0.05663806015	0.04075042397	0.04544195265	0.10491192561	0.06221343712	0.05412314711	0.0467685172	0.0564434316	0.04866348815	0.05215649086	0.04080976175	0.03701417564	0.04373056571	0.04577993056	0.0548687967	0.05085541192	0.04387282291	0.04811167623	0.04743457924	0.04504601979	0.04734538641	0.0618792751	0.02051128335
H	0.01835259914	0.05245596449	0.05351582353	0.04777150383	0.03670727898	0.04091357677	0.05426461189	0.04746307001	0.05285212318	0.04661963936	0.04919026031	0.03414119824	0.10328412612	0.04072677654	0.04741122935	0.04361927077	0.04531752557	0.04788406713	0.0523650346	0.04289815665	0.03407224959	0.04121008452	0.04888336206	0.04265402844
I	0.04562737643	0.05983662744	0.04121437777	0.05257482189	0.11125404266	0.04963808523	0.04020060442	0.05336734694	0.04913709748	0.05841652883	0.04229215608	0.04722121322	0.03554899919	0.05124543752	0.04620721824	0.05799191316	0.03942488773	0.04495709172	0.03508237394	0.04966682445	0.04535865749	0.04808834529	0.0534266872	0.02012315253
J	0.01769867561	0.04833712491	0.04230257465	0.0635077352	0.03786856536	0.04244594965	0.06361325009	0.03722314194	0.04523055647	0.04666407342	0.04677192255	0.05427586665	0.0979193552	0.04730079747	0.03646038916	0.0499339999	0.03765173956	0.03860874138	0.04273359834	0.04858767034	0.04951315672	0.04871557938	0.04999818056	0.040000
K	0.03204194582	0.05200408104	0.04843639614	0.05378752618	0.1074329005	0.03929206107	0.05453856011	0.050380999	0.05146011396	0.0486590854	0.05521598589	0.04922942349	0.03656053587	0.05869526522	0.03968624249	0.04740464163	0.04299466966	0.05652613878	0.04410399941	0.05025487836	0.05752561659	0.06140187819	0.05686976418	0.02008868042
L	0.01869086287	0.05242054282	0.05785965831	0.03930537476	0.03703595397	0.05086009091	0.05460098164	0.03760093287	0.03487022232	0.04296752446	0.05137302516	0.04501596001	0.10406305855	0.04883358098	0.0361892865	0.04865768139	0.08073973212	0.04757524468	0.04533491054	0.04007724324	0.04920101237	0.05162135409	0.06285612799	0.04549509367
M	0.03434288805	0.04833253827	0.04840697314	0.05123640105	0.10939656538	0.04717814016	0.05307121405	0.0517792927	0.04286031699	0.05248530353	0.05301527078	0.06315648226	0.03695437989	0.04761696578	0.05397608404	0.0692070186	0.05354828677	0.05426814413	0.03832000356	0.04754416935	0.04928544579	0.04969552948	0.05620996696	0.01946344424
N	0.01754335427	0.04885651857	0.05406336846	0.04681922698	0.03724187704	0.05075714882	0.05135269081	0.0553228957	0.05723262365	0.04860328008	0.05447630326	0.05391774242	0.09903009012	0.04545146701	0.04957442955	0.05255938744	0.05477696687	0.05895752378	0.03096596992	0.04560651776	0.03820608978	0.05314691616	0.05339258324	0.15584415584
O	0.03922395614	0.05910908453	0.04608379643	0.05190864531	0.11125246345	0.05546847168	0.0664041525	0.05317575427	0.05159096603	0.04002616653	0.04643869532	0.03650070429	0.03729495953	0.03318122274	0.04989650831	0.04624103731	0.04160087672	0.04863635705	0.04546176619	0.05033006257	0.0520152289	0.05149098474	0.04694473485	0.02071214652
P	0.01874294317	0.05087744127	0.0617927852	0.05538889042	0.06977731105	0.05253669477	0.05675794116	0.05885320572	0.05895508971	0.0531051225	0.05520525121	0.04684169595	0.06835322805	0.04288125247	0.04178797004	0.06153150177	0.04804603382	0.0566676226	0.05704797101	0.03504165356	0.05873686908	0.05642591609	0.03993559474	0.01872158331
Plate information
Plate	Repeat	Barcode	Measured height	Chamber temperature at start	Chamber temperature at end	Humidity at start	Humidity at end	Ambient temperature at start	Ambient temperature at end	Group	Label	ScanX	ScanY	Measinfo	Kinetics	Measurement date
1	1	=""	14.8	24.33	24.26	30.7	30.7	23.01	23.14	1	Lilly FRET(1)	0	0	De=1st Ex=Top Em=Top Wdw=1 (14)	0	28-02-24 12:39:17
Background information
Plate	Label	Result	Signal	Flashes/Time	Meastime	MeasInfo
1	Lilly FRET	0	104	20	00:00:00.000	De=1st Ex=Top Em=Top Wdw=1 (14)
1	Lilly FRET	0	64	5	00:00:00.000	De=2nd Ex=Top Em=Top Wdw=1 (142)
Results for Lilly FRET(1) - channel 1 window 1 (Counts)
	01	02	03	04	05	06	07	08	09	10	11	12	13	14	15	16	17	18	19	20	21	22	23	24
A	451	8130	9268	7996	9839	6905	7806	8143	8604	6079	7801	7883	10597	7550	8875	9082	7840	7642	6852	9329	8520	8343	8253	3008
B	2650	7431	7750	8138	5443	6187	7594	7938	7846	6596	6642	6085	16495	6927	6611	7660	6498	8048	7460	8380	5899	8321	5759	57
C	114	7395	7284	7117	16021	7110	6723	6625	6471	7860	7325	7507	5365	7797	7806	6635	7203	6641	6479	7297	7300	6989	7238	2867
D	2716	6449	5782	7836	5001	5921	7367	7305	6465	8670	6951	5477	15468	7003	6912	8111	8117	8348	7152	7389	7240	7627	8374	45
E	92	7367	7537	8001	16365	10358	6791	7149	7577	7615	4112	7046	5041	5201	7553	4176	6087	7377	7859	7002	6548	6980	7488	2785
F	2519	7998	7400	5743	5145	6233	6848	8395	6205	5577	6775	6638	13746	6906	7238	6678	7279	6075	6828	6319	7310	7308	7169	57
G	72	7979	5767	6397	14306	9159	7664	6897	7678	6665	7315	5709	5217	6413	6408	7630	7152	6164	6669	6551	6245	6772	8567	2874
H	2626	7326	7476	6819	5170	5804	7641	6651	7265	6404	6901	4760	14168	5671	6616	6106	6284	6668	7817	5932	4897	5690	6722	63
I	84	8380	5756	7313	15308	6988	5547	7322	6708	7911	5905	6500	4916	7034	6340	8003	5443	6166	4836	6820	6214	6558	7356	2768
J	2495	6693	5818	8748	5276	5878	8732	5104	6214	6478	6544	7354	12975	6483	4988	6847	5186	5286	5816	6607	6631	6590	6870	60
K	110	7136	6719	7396	14578	5417	8342	6896	6936	6628	7516	6641	4956	7914	5444	6475	5864	7597	5988	6763	7725	8258	7705	2741
L	2647	7295	7952	5405	5066	6960	7509	5127	4776	5889	7066	6177	13915	6573	4925	6668	11622	6465	6132	5479	6629	6936	8494	51
M	127	6687	6717	7022	14505	6466	7351	7041	5787	7214	7294	8472	4951	6535	7353	9190	7231	7351	5165	6410	6687	6692	7468	2598
N	2436	6708	7373	6414	5057	6935	7046	7477	7578	6422	7176	7184	12967	6040	6570	6974	7438	7920	4194	6152	5206	7078	7101	48
O	93	8426	6518	7339	15129	7785	9275	7406	7207	5568	6471	5079	5243	4610	7015	6462	5770	6716	6296	7022	7200	7128	6511	2877
P	2739	6471	8945	8013	9701	7402	8030	8166	8198	7372	7687	6505	9643	5971	5842	8569	6805	7904	7919	4791	8253	7650	5531	70
Plate information
Plate	Repeat	Barcode	Measured height	Chamber temperature at start	Chamber temperature at end	Humidity at start	Humidity at end	Ambient temperature at start	Ambient temperature at end	Group	Label	ScanX	ScanY	Measinfo	Kinetics	Measurement date
1	1	=""	14.8	24.33	24.26	30.7	30.7	23.01	23.14	1	Lilly FRET(1)	0	0	De=2nd Ex=Top Em=Top Wdw=1 (142)	0	28-02-24 12:39:17
Background information
Plate	Label	Result	Signal	Flashes/Time	Meastime	MeasInfo
1	Lilly FRET	0	104	20	00:00:00.000	De=1st Ex=Top Em=Top Wdw=1 (14)
1	Lilly FRET	0	64	5	00:00:00.000	De=2nd Ex=Top Em=Top Wdw=1 (142)
Results for Lilly FRET(1) - channel 2 window 1 (Counts)
	01	02	03	04	05	06	07	08	09	10	11	12	13	14	15	16	17	18	19	20	21	22	23	24
A	17140	142980	145364	145190	141310	143924	142777	144293	144409	145081	145116	143496	142460	143032	143092	143302	143277	142753	141518	142987	142078	143549	141014	144084
B	145374	143332	142988	143869	141266	141912	141200	142580	143804	143038	144435	142313	139616	140823	141976	141500	145640	142855	140226	142100	141848	143481	142709	1979
C	4722	142862	140938	142143	139932	140630	140115	141895	142084	141435	143084	141590	140278	140024	140637	142229	141520	141094	139491	139205	140906	139877	139373	142046
D	142739	140639	139842	137565	141016	133996	139413	138774	145628	138883	140093	138708	137296	140260	138770	139491	138141	147164	139407	138582	138082	138657	138589	447
E	1729	137547	139611	138016	150896	135543	138159	136129	137301	134697	136969	137091	132138	137751	136545	136922	135829	135592	135033	136253	137456	135759	134107	135297
F	139502	136190	137982	138081	136386	135816	138826	135377	136094	135147	136575	136493	134148	135795	134935	136980	135456	134496	134962	135997	134097	134129	133563	2085
G	1208	140877	141520	140773	136362	147219	141603	147471	136030	136961	140251	139893	140946	146648	139974	139059	140634	140497	138615	138106	138636	143034	138447	140118
H	143086	139660	139697	142742	140844	141860	140810	140130	137459	137367	140292	139421	137175	139245	139545	139984	138666	139253	149279	138281	143724	138073	137511	1477
I	1841	140048	139660	139097	137595	140779	137983	137200	136516	135424	139624	137650	138288	137261	137208	138002	138060	137153	137847	137315	136997	136374	137684	137553
J	140971	138465	137533	137747	139324	138482	137267	137119	137385	138822	139913	135493	132507	137059	136806	137121	137736	136912	136099	135981	133924	135275	137405	1500
K	3433	137220	138718	137504	135694	137865	152956	136877	134784	136213	136120	134899	135556	134832	137176	136590	136389	134398	135770	134574	134288	134491	135485	136445
L	141620	139163	137436	137513	136786	136846	137525	136353	136965	137057	137543	137218	133717	134600	136090	137039	143944	135890	135260	136711	134733	134363	135134	1121
M	3698	138354	138761	137051	132591	137055	138512	135981	135020	137448	137583	134143	133976	137241	136227	132790	135037	135457	134786	134822	135679	134660	132859	133481
N	138856	137300	136377	136995	135788	136631	137208	135152	132407	132131	131727	133240	130940	132889	132528	132688	135787	134334	135439	134893	136261	133178	132996	308
O	2371	142550	141438	141383	135988	140350	139675	139274	139695	139109	139345	139148	140582	138934	140591	139746	138699	138086	138490	139519	138421	138432	138695	138904
P	146135	127188	144758	144668	139028	140892	141478	138752	139055	138819	139244	138872	141076	139245	139801	139262	141635	139480	138813	136723	140508	135576	138498	3739
Basic assay information
Assay ID:				19207
Assay Started:				28-02-24 12:34:22
Assay Finished:				28-02-24 12:39:25
Assay Exported:				28-02-24 12:39:25
Protocol ID:				100202
Protocol Name:				Lilly FRET_384
Serial#:				="1040204"
Protocol information
Protocol:
Protocol name				Lilly FRET_384
Number of assay repeats				1
Start assay repeat each				N/A
Number of plate repeats				1
Start plate repeat each				N/A
Is label meas. height used				Yes
Height of measurement				Defined in label
Is gripper height used				No
Mode of measurement				By Columns bi-directional
Rotated plate				No
Soft move				No
Protocol notes
Plate type:
Name of the plate type				384 OptiPlate
Number of rows				16
Number of columns				24
Number of the wells in the plate				384
Height of the plate				14.35 mm
Coordinates of corners:
384 OptiPlate + Lilly FRET
12.1 mm x------------------------------------------------------- x 115.6 mm
9 mm 9 mm
12.1 mm x------------------------------------------------------- x 115.6 mm
76.5 mm 76.5 mm
Platemap:
Plate				1
Group				1
	01	02	03	04	05	06	07	08	09	10	11	12	13	14	15	16	17	18	19	20	21	22	23	24
A	-	-	-	-	-	-	-	-	-	-	-	-	-	-	-	-	-	-	-	-	-	-	-	-
B	-	-	-	-	-	-	-	-	-	-	-	-	-	-	-	-	-	-	-	-	-	-	-	-
C	-	-	-	-	-	-	-	-	-	-	-	-	-	-	-	-	-	-	-	-	-	-	-	-
D	-	-	-	-	-	-	-	-	-	-	-	-	-	-	-	-	-	-	-	-	-	-	-	-
E	-	-	-	-	-	-	-	-	-	-	-	-	-	-	-	-	-	-	-	-	-	-	-	-
F	-	-	-	-	-	-	-	-	-	-	-	-	-	-	-	-	-	-	-	-	-	-	-	-
G	-	-	-	-	-	-	-	-	-	-	-	-	-	-	-	-	-	-	-	-	-	-	-	-
H	-	-	-	-	-	-	-	-	-	-	-	-	-	-	-	-	-	-	-	-	-	-	-	-
I	-	-	-	-	-	-	-	-	-	-	-	-	-	-	-	-	-	-	-	-	-	-	-	-
J	-	-	-	-	-	-	-	-	-	-	-	-	-	-	-	-	-	-	-	-	-	-	-	-
K	-	-	-	-	-	-	-	-	-	-	-	-	-	-	-	-	-	-	-	-	-	-	-	-
L	-	-	-	-	-	-	-	-	-	-	-	-	-	-	-	-	-	-	-	-	-	-	-	-
M	-	-	-	-	-	-	-	-	-	-	-	-	-	-	-	-	-	-	-	-	-	-	-	-
N	-	-	-	-	-	-	-	-	-	-	-	-	-	-	-	-	-	-	-	-	-	-	-	-
O	-	-	-	-	-	-	-	-	-	-	-	-	-	-	-	-	-	-	-	-	-	-	-	-
P	-	-	-	-	-	-	-	-	-	-	-	-	-	-	-	-	-	-	-	-	-	-	-	-
- - Undefined
Calculations:
Plate				1
Formula index				Calc 1
Formula name				Label ratio
Formula				Label ratio where X = Lilly FRET(1) channel 1 window 1 Y = Lilly FRET(1) channel 2 window 1
Auto export parameters:
Export format				Plate2
Include basic assay information				Yes
Place assay information at				End of file
Include basic plate information				Yes
Place plate information at				Beginning of plate
Include protocol information				Yes
Protocol info level				Large
Include error and warning information				Yes
Include background information				Yes
Add plate number to the file name				Yes
Each plate to separate file				No
Field separator to use				System
File name format				<DefaultDataFolder>\<Date>\<ProtocolName>_<AssayID>.csv
Operations:
Plate 1
Group 1
Measurement
Label				Lilly FRET(1)
Labels:
Lilly FRET				6000025
Light source				Laser
Top mirror				LANCE/DELFIA Bias
Bottom mirror				N/A
Exc. filter				N/A
Using of excitation filter				Top
Ems. filter				APC 665
Using of emission filter				Top
2nd ems. filter				Europium 615
Using of 2nd emission filter				Top
Measurement height				7.3 mm
Cycle				16600
Delay				30
Number of flashes				20
Number of flashes for 2nd detector				5
Number of sequence windows				1
Total time of windows				500
Excitation light				100%
Reference excitation light				100%
Reference AD gain				4
Reference signal				323509
Last edited				13-06-14 09:17:06
Last edited by				EnVision
Factory preset				No
Filters:
APC 665				205
Filter type				Emission
Description				M665 CWL=665nm BW=7 5nm Tmin=75%
Used with				Luminescence DELFIA - Time-resolved Fluorescence Fluorescence Intensity LANCE - Time-resolved Fluorescence
Last edited				26-02-19 14:51:38
Last edited by				Installation
Factory preset				Yes
Europium 615				203
Filter type				Emission
Description				M615 CWL=615nm BW=8 5nm Tmin=80%
Used with				Luminescence DELFIA - Time-resolved Fluorescence Fluorescence Intensity LANCE - Time-resolved FluorescenceLuminescence Absorbance DELFIA - Time-resolved Fluorescence Fluorescence Intensity LANCE - Time-resolved Fluorescence
Last edited				26-02-19 14:51:38
Last edited by				Installation
Factory preset				Yes
Mirror modules:
LANCE/DELFIA Bias				445
Used by				Top
Dual				No
Bias				Yes
Description				D400
Used with				Luminescence DELFIA - Time-resolved Fluorescence Fluorescence Intensity LANCE - Time-resolved Fluorescence
Last edited				26-02-19 14:51:38
Last edited by				Installation
Factory preset				Yes
Instrument:
Serial number				1040204
Nickname				EnVision
Normalization:
Exported with EnVision Workstation version 1.14.3049.528
