## Supplementary material for "Genome-wide arrayed CRISPR activation screen for prion protein modulators": Plate_LXIII_B.csv

Plate information
Plate	Repeat	Barcode	Measured height	Chamber temperature at start	Chamber temperature at end	Humidity at start	Humidity at end	Ambient temperature at start	Ambient temperature at end	Formula	Measurement date
1	1	=""	N/A	N/A	N/A	N/A	N/A	N/A	N/A	Calc 1: Label ratio = X / Y where X = Lilly FRET(1) channel 1 window 1 Y = Lilly FRET(1) channel 2 window 1	28-02-24 12:44:49
Background information
Plate	Label	Result	Signal	Flashes/Time	Meastime	MeasInfo
1	Lilly FRET	0	108	20	00:00:00.000	De=1st Ex=Top Em=Top Wdw=1 (14)
1	Lilly FRET	0	78	5	00:00:00.000	De=2nd Ex=Top Em=Top Wdw=1 (142)
Calculated results: Calc 1: Label ratio = X / Y where X = Lilly FRET(1) channel 1 window 1 Y = Lilly FRET(1) channel 2 window 1
	01	02	03	04	05	06	07	08	09	10	11	12	13	14	15	16	17	18	19	20	21	22	23	24
A	0.03377814846	0.05835831952	0.06306946007	0.05243046236	0.06911567114	0.05073086229	0.05795887335	0.05880683833	0.0619793473	0.04273006309	0.05634377214	0.05712665272	0.07295923884	0.05656519439	0.0593289306	0.05772940498	0.05777369697	0.06166473972	0.05384438735	0.06622615687	0.05851087067	0.05576758148	0.05782417724	0.02058339887
B	0.01810248534	0.05508990514	0.05480972327	0.0557309511	0.03770901048	0.04685509839	0.05357104577	0.05488501643	0.05469970183	0.04740805429	0.04411826851	0.04371446893	0.12005836119	0.05057886228	0.04814117339	0.05401464049	0.04698763212	0.05648947448	0.05184089391	0.06017132312	0.04065267266	0.05910974048	0.0399897826	0.01716738197
C	0.09433962264	0.05102366084	0.05179804541	0.04905668595	0.09957139601	0.05120273159	0.04948215494	0.04919137955	0.0466915825	0.05213700234	0.05114350616	0.05530802371	0.04038693719	0.05670179167	0.05440759134	0.04068021459	0.05390843515	0.05183272267	0.0490567724	0.05284919954	0.0523567093	0.05217463392	0.0535719542	0.02052990451
D	0.01743212492	0.0491401911	0.04128286107	0.05574425864	0.03733623171	0.04654046759	0.0542368432	0.05289679902	0.04397004352	0.06303424291	0.05089211664	0.04098543235	0.11690054356	0.04944460684	0.05029240624	0.05781822217	0.05706360508	0.05209139353	0.0518535365	0.05363265787	0.05234651646	0.05528927442	0.06065636573	0.12718204489
E	0.06841216216	0.05236063582	0.05555349086	0.0565171473	0.10392210392	0.07590373185	0.05348579586	0.05407939283	0.05600187478	0.05826441364	0.02895379681	0.05316682868	0.03989935028	0.03945035793	0.05576988411	0.03116185061	0.04567192731	0.05515876559	0.05897668518	0.05117877826	0.04747517052	0.05156023818	0.05468146247	0.0197305942
F	0.017545894	0.05837476299	0.05354075347	0.0435014425	0.03567746081	0.04818573572	0.04916416439	0.06255809018	0.04516807506	0.03644094208	0.04952662234	0.05012253992	0.10897499675	0.05291274126	0.05088292411	0.04734413676	0.05472580352	0.0450607233	0.05133065547	0.04868534564	0.05473298952	0.05451725068	0.05347291205	0.40540540541
G	0.07330827068	0.05486889053	0.0414824817	0.04677988515	0.10640883315	0.06160308015	0.05953224151	0.05059327501	0.06052060579	0.04663706038	0.0522756456	0.04294399726	0.03835636364	0.0533466931	0.04780565376	0.05848223116	0.05201264763	0.04764018454	0.05093950255	0.05170930429	0.0472360646	0.05373968087	0.0600713333	0.02057538895
H	0.0182199371	0.05326492404	0.05457177778	0.05095523116	0.03739083942	0.04372212607	0.059322739	0.04907572488	0.05524321682	0.04860270795	0.04927804327	0.03395279768	0.11418033086	0.0420743851	0.04872751654	0.04214825256	0.04354531827	0.04878418138	0.05271475172	0.04466788853	0.03476744443	0.04435469173	0.04788907101	0.05286343612
I	0.17605633803	0.05744481316	0.0407489626	0.05128445731	0.10481384697	0.04928905905	0.04452128809	0.0562915857	0.04946435944	0.05895460576	0.04331621423	0.0487497282	0.03635129612	0.05328510975	0.04884597474	0.06004576992	0.03963853554	0.04736945842	0.03683066532	0.05070576343	0.04947290209	0.05132232394	0.05337313787	0.01966805476
J	0.01770248337	0.0509404677	0.04284170043	0.06322848708	0.03858414042	0.04265885461	0.0656331881	0.03833284198	0.04478150425	0.04927679255	0.04691608136	0.05791525749	0.10378749135	0.05170038112	0.03788591591	0.05323576997	0.0381770392	0.03955143602	0.04392437927	0.0516703753	0.04923120965	0.04996350854	0.05066535612	0.08455882353
K	0.08101851852	0.05055805672	0.04958435994	0.05346885973	0.10194422359	0.04237704186	0.06030910351	0.05023630577	0.0522894603	0.04950706928	0.05390642852	0.04896288772	0.03903233413	0.05860363	0.03802701081	0.04092852327	0.04051499324	0.06388728045	0.04614460868	0.05000818343	0.05822771583	0.06197714329	0.05771332301	0.01958296102
L	0.01784230866	0.05409505284	0.05637297834	0.04182085211	0.03802876978	0.05367081506	0.05535674346	0.03966161283	0.03485164206	0.04258981538	0.04982290787	0.04407593441	0.11047290534	0.04784829881	0.03536948815	0.04946309598	0.07523366911	0.04780643368	0.04509035616	0.0398981075	0.0504313902	0.05481292403	0.06112705847	0.06827309237
M	0.08536585366	0.04673168888	0.04599922122	0.04908931954	0.09754204785	0.04724212324	0.05600798227	0.0513532572	0.04035986139	0.05119851229	0.05225994889	0.06310539519	0.03995354239	0.05082962786	0.04994075207	0.07252314883	0.05367554379	0.05995441629	0.04070674723	0.04751556969	0.05039464794	0.05101136812	0.05646164685	0.01965497421
N	0.01810986458	0.0495821315	0.05341859759	0.04601011835	0.03758352307	0.0526770878	0.04919680221	0.05262216259	0.05774844428	0.04809929592	0.05307657954	0.0548581712	0.10163826382	0.04557439946	0.04661231843	0.05287472019	0.05154939683	0.05935744237	0.03034051498	0.04379043947	0.0377796954	0.0517518237	0.05173594206	0.27607361963
O	0.02221907727	0.05574667208	0.0439244958	0.04925196427	0.10111473111	0.05579851565	0.0660448904	0.05111453563	0.05166000626	0.04543187388	0.04488229683	0.03595832219	0.03777747139	0.03522762126	0.05026075237	0.04951990116	0.04256745433	0.05095722119	0.04748787528	0.05231034958	0.05125834769	0.0501721412	0.04584896897	0.02060296342
P	0.0185515796	0.05630226569	0.06308966095	0.05751806984	0.0703821175	0.05482398385	0.05811041051	0.06009677348	0.05665305175	0.0539634927	0.05657025035	0.0494275592	0.06278274302	0.0420094094	0.04160809671	0.06230622689	0.04789782184	0.0597051199	0.05785749451	0.03609659318	0.06040223663	0.05558299849	0.04227529626	0.02540777917
Plate information
Plate	Repeat	Barcode	Measured height	Chamber temperature at start	Chamber temperature at end	Humidity at start	Humidity at end	Ambient temperature at start	Ambient temperature at end	Group	Label	ScanX	ScanY	Measinfo	Kinetics	Measurement date
1	1	=""	14.8	24.24	24.26	30.7	30.7	23.11	23.33	1	Lilly FRET(1)	0	0	De=1st Ex=Top Em=Top Wdw=1 (14)	0	28-02-24 12:44:49
Background information
Plate	Label	Result	Signal	Flashes/Time	Meastime	MeasInfo
1	Lilly FRET	0	108	20	00:00:00.000	De=1st Ex=Top Em=Top Wdw=1 (14)
1	Lilly FRET	0	78	5	00:00:00.000	De=2nd Ex=Top Em=Top Wdw=1 (142)
Results for Lilly FRET(1) - channel 1 window 1 (Counts)
	01	02	03	04	05	06	07	08	09	10	11	12	13	14	15	16	17	18	19	20	21	22	23	24
A	162	8272	8971	7423	9825	7087	8233	8290	8757	6014	7875	8058	10122	7912	8238	8110	8054	8587	7503	9291	8036	7803	8070	2879
B	2593	7782	7655	7873	5302	6548	7497	7685	7705	6623	6264	6067	16375	6977	6621	7519	6375	7833	7219	8380	5688	8261	5636	84
C	60	7043	7081	6758	13544	7018	6727	6786	6384	7124	6957	7510	5486	7684	7362	5581	7324	7045	6587	7081	7168	6923	7280	2767
D	2436	6804	5647	7697	5084	6380	7851	7243	5971	8591	6934	5520	15420	6766	6854	7815	7694	7136	7068	7289	7007	7521	8075	51
E	81	7069	7474	7706	13704	10127	7194	7268	7647	7834	3864	7110	5312	5274	7387	4209	6112	7414	7996	6849	6348	6910	7288	2597
F	2421	7820	7231	5956	4775	6519	6582	8548	6056	4911	6607	6749	14239	7498	6760	6331	7233	6033	6824	6490	7238	7275	6998	45
G	78	7489	5837	6509	14186	8448	8237	6980	8284	6511	7328	6018	5274	7507	6734	7983	7205	6547	7035	7032	6531	7369	8017	2850
H	2555	7454	7501	7100	5245	6088	8556	6799	7684	6788	6713	4710	15633	5852	6686	5831	6042	6765	7272	6166	4725	6084	6486	60
I	75	7963	5617	7105	14279	6926	6592	7648	6829	8043	5904	6726	4981	7278	6713	8265	5369	6489	5202	6872	6725	6862	7205	2626
J	2465	6925	5826	8674	5689	5781	8692	5201	6082	6691	6299	7843	13800	7054	5154	7239	5316	5368	6006	6943	6535	6709	6701	69
K	70	6985	6782	7233	13591	5697	8179	6771	7095	6709	7313	6652	5297	7901	5133	5524	5422	8606	6225	6722	7801	8216	7605	2608
L	2470	7453	7724	5809	5171	7271	7425	5415	4750	5765	6724	5967	14348	6500	4759	6845	10150	6536	6168	5435	6722	7344	8092	51
M	70	6430	6261	6738	13072	6416	7634	7064	5509	6993	7157	8528	5332	6813	6659	9806	7282	8102	5504	6363	6787	6852	7533	2633
N	2494	6704	7209	6166	5051	7006	6560	7059	7656	6367	7012	7438	12954	5963	6158	7039	6897	7913	3998	5861	4991	6768	6801	45
O	157	7827	6120	6864	13842	7834	9057	7065	7097	6285	6164	4973	5206	4824	6862	6854	5842	7184	6482	7208	6931	6791	6219	2806
P	2629	7783	8740	7910	9786	7494	7981	8160	7809	7376	7737	6627	8535	5679	5624	8340	6619	8107	7874	4876	8145	7539	5797	81
Plate information
Plate	Repeat	Barcode	Measured height	Chamber temperature at start	Chamber temperature at end	Humidity at start	Humidity at end	Ambient temperature at start	Ambient temperature at end	Group	Label	ScanX	ScanY	Measinfo	Kinetics	Measurement date
1	1	=""	14.8	24.24	24.26	30.7	30.7	23.11	23.33	1	Lilly FRET(1)	0	0	De=2nd Ex=Top Em=Top Wdw=1 (142)	0	28-02-24 12:44:49
Background information
Plate	Label	Result	Signal	Flashes/Time	Meastime	MeasInfo
1	Lilly FRET	0	108	20	00:00:00.000	De=1st Ex=Top Em=Top Wdw=1 (14)
1	Lilly FRET	0	78	5	00:00:00.000	De=2nd Ex=Top Em=Top Wdw=1 (142)
Results for Lilly FRET(1) - channel 2 window 1 (Counts)
	01	02	03	04	05	06	07	08	09	10	11	12	13	14	15	16	17	18	19	20	21	22	23	24
A	4796	141745	142240	141578	142153	139698	142049	140970	141289	140744	139767	141055	138735	139874	138853	140483	139406	139253	139346	140292	137342	139920	139561	139870
B	143240	141260	139665	141268	140603	139750	139945	140020	140860	139702	141982	138787	136392	137943	137533	139203	135674	138663	139253	139269	139917	139757	140936	4893
C	636	138034	136704	137759	136023	137063	135948	137951	136727	136640	136029	135785	135836	135516	135312	137192	135860	135918	134273	133985	136907	132689	135892	134779
D	139742	138461	136788	138077	136168	137085	144754	136927	135797	136291	136249	134682	131907	136840	136283	135165	134832	136990	136307	135906	133858	136030	133127	401
E	1184	135006	134537	136348	131868	133419	134503	134395	136549	134456	133454	133730	133135	133687	132455	135069	133824	134412	135579	133825	133712	134018	133281	131623
F	137981	133962	135056	136915	133838	135289	133878	136641	134077	134766	133403	134650	130663	141705	132854	133723	132168	133886	132942	133305	132242	133444	130870	111
G	1064	136489	140710	139141	133316	137136	138362	137963	136879	139610	140180	140136	137500	140721	140862	136503	138524	137426	138105	135991	138263	137124	133458	138515
H	140231	139942	137452	139338	140275	139243	144228	138541	139094	139663	136227	138722	136915	139087	137212	138345	138752	138672	137950	138041	135903	137167	135438	1135
I	426	138620	137844	138541	136232	140518	148064	135864	138059	136427	136300	137970	137024	136586	137432	137645	135449	136987	141241	135527	135933	133704	134993	133516
J	139246	135943	135989	137185	147444	135517	132433	135680	135815	135784	134261	135422	132964	136440	136040	135980	139246	135722	136735	134371	132741	134278	132260	816
K	864	138158	136777	135275	133318	134436	135618	134783	135687	135516	135661	135858	135708	134821	134983	134967	133827	134706	134902	134418	133974	132565	131772	133177
L	138435	137776	137016	138902	135976	135474	134130	136530	136292	135361	134958	135380	129878	135846	134551	138386	134913	136718	136792	136222	133290	133983	132380	747
M	820	137594	136111	137260	134014	135811	136302	137557	136497	136586	136950	135139	133455	134036	133338	135212	135667	135136	135211	133914	134677	134323	133418	133961
N	137715	135210	134953	134014	134394	132999	133342	134145	132575	132372	132111	135586	127452	130841	132111	133126	133794	133311	131771	133842	132108	130778	131456	163
O	7066	140403	139330	139365	136894	140398	137134	138219	137379	138339	137337	138299	137807	136938	136528	138409	137241	140981	136498	137793	135217	135354	135641	136194
P	141713	138236	138533	137522	139041	136692	137342	135781	137839	136685	136768	134075	135945	135184	135166	133855	138190	135784	136093	135082	134846	135635	137125	3188
Basic assay information
Assay ID:				19208
Assay Started:				28-02-24 12:39:54
Assay Finished:				28-02-24 12:44:57
Assay Exported:				28-02-24 12:44:57
Protocol ID:				100202
Protocol Name:				Lilly FRET_384
Serial#:				="1040204"
Protocol information
Protocol:
Protocol name				Lilly FRET_384
Number of assay repeats				1
Start assay repeat each				N/A
Number of plate repeats				1
Start plate repeat each				N/A
Is label meas. height used				Yes
Height of measurement				Defined in label
Is gripper height used				No
Mode of measurement				By Columns bi-directional
Rotated plate				No
Soft move				No
Protocol notes
Plate type:
Name of the plate type				384 OptiPlate
Number of rows				16
Number of columns				24
Number of the wells in the plate				384
Height of the plate				14.35 mm
Coordinates of corners:
384 OptiPlate + Lilly FRET
12.1 mm x------------------------------------------------------- x 115.6 mm
9 mm 9 mm
12.1 mm x------------------------------------------------------- x 115.6 mm
76.5 mm 76.5 mm
Platemap:
Plate				1
Group				1
	01	02	03	04	05	06	07	08	09	10	11	12	13	14	15	16	17	18	19	20	21	22	23	24
A	-	-	-	-	-	-	-	-	-	-	-	-	-	-	-	-	-	-	-	-	-	-	-	-
B	-	-	-	-	-	-	-	-	-	-	-	-	-	-	-	-	-	-	-	-	-	-	-	-
C	-	-	-	-	-	-	-	-	-	-	-	-	-	-	-	-	-	-	-	-	-	-	-	-
D	-	-	-	-	-	-	-	-	-	-	-	-	-	-	-	-	-	-	-	-	-	-	-	-
E	-	-	-	-	-	-	-	-	-	-	-	-	-	-	-	-	-	-	-	-	-	-	-	-
F	-	-	-	-	-	-	-	-	-	-	-	-	-	-	-	-	-	-	-	-	-	-	-	-
G	-	-	-	-	-	-	-	-	-	-	-	-	-	-	-	-	-	-	-	-	-	-	-	-
H	-	-	-	-	-	-	-	-	-	-	-	-	-	-	-	-	-	-	-	-	-	-	-	-
I	-	-	-	-	-	-	-	-	-	-	-	-	-	-	-	-	-	-	-	-	-	-	-	-
J	-	-	-	-	-	-	-	-	-	-	-	-	-	-	-	-	-	-	-	-	-	-	-	-
K	-	-	-	-	-	-	-	-	-	-	-	-	-	-	-	-	-	-	-	-	-	-	-	-
L	-	-	-	-	-	-	-	-	-	-	-	-	-	-	-	-	-	-	-	-	-	-	-	-
M	-	-	-	-	-	-	-	-	-	-	-	-	-	-	-	-	-	-	-	-	-	-	-	-
N	-	-	-	-	-	-	-	-	-	-	-	-	-	-	-	-	-	-	-	-	-	-	-	-
O	-	-	-	-	-	-	-	-	-	-	-	-	-	-	-	-	-	-	-	-	-	-	-	-
P	-	-	-	-	-	-	-	-	-	-	-	-	-	-	-	-	-	-	-	-	-	-	-	-
- - Undefined
Calculations:
Plate				1
Formula index				Calc 1
Formula name				Label ratio
Formula				Label ratio where X = Lilly FRET(1) channel 1 window 1 Y = Lilly FRET(1) channel 2 window 1
Auto export parameters:
Export format				Plate2
Include basic assay information				Yes
Place assay information at				End of file
Include basic plate information				Yes
Place plate information at				Beginning of plate
Include protocol information				Yes
Protocol info level				Large
Include error and warning information				Yes
Include background information				Yes
Add plate number to the file name				Yes
Each plate to separate file				No
Field separator to use				System
File name format				<DefaultDataFolder>\<Date>\<ProtocolName>_<AssayID>.csv
Operations:
Plate 1
Group 1
Measurement
Label				Lilly FRET(1)
Labels:
Lilly FRET				6000025
Light source				Laser
Top mirror				LANCE/DELFIA Bias
Bottom mirror				N/A
Exc. filter				N/A
Using of excitation filter				Top
Ems. filter				APC 665
Using of emission filter				Top
2nd ems. filter				Europium 615
Using of 2nd emission filter				Top
Measurement height				7.3 mm
Cycle				16600
Delay				30
Number of flashes				20
Number of flashes for 2nd detector				5
Number of sequence windows				1
Total time of windows				500
Excitation light				100%
Reference excitation light				100%
Reference AD gain				4
Reference signal				323509
Last edited				13-06-14 09:17:06
Last edited by				EnVision
Factory preset				No
Filters:
APC 665				205
Filter type				Emission
Description				M665 CWL=665nm BW=7 5nm Tmin=75%
Used with				Luminescence DELFIA - Time-resolved Fluorescence Fluorescence Intensity LANCE - Time-resolved Fluorescence
Last edited				26-02-19 14:51:38
Last edited by				Installation
Factory preset				Yes
Europium 615				203
Filter type				Emission
Description				M615 CWL=615nm BW=8 5nm Tmin=80%
Used with				Luminescence DELFIA - Time-resolved Fluorescence Fluorescence Intensity LANCE - Time-resolved FluorescenceLuminescence Absorbance DELFIA - Time-resolved Fluorescence Fluorescence Intensity LANCE - Time-resolved Fluorescence
Last edited				26-02-19 14:51:38
Last edited by				Installation
Factory preset				Yes
Mirror modules:
LANCE/DELFIA Bias				445
Used by				Top
Dual				No
Bias				Yes
Description				D400
Used with				Luminescence DELFIA - Time-resolved Fluorescence Fluorescence Intensity LANCE - Time-resolved Fluorescence
Last edited				26-02-19 14:51:38
Last edited by				Installation
Factory preset				Yes
Instrument:
Serial number				1040204
Nickname				EnVision
Normalization:
Exported with EnVision Workstation version 1.14.3049.528
