## Supplementary material for "Genome-wide arrayed CRISPR activation screen for prion protein modulators": Plate_LXIV_A.csv

Plate information
Plate	Repeat	Barcode	Measured height	Chamber temperature at start	Chamber temperature at end	Humidity at start	Humidity at end	Ambient temperature at start	Ambient temperature at end	Formula	Measurement date
1	1	=""	N/A	N/A	N/A	N/A	N/A	N/A	N/A	Calc 1: Label ratio = X / Y where X = Lilly FRET(1) channel 1 window 1 Y = Lilly FRET(1) channel 2 window 1	28-02-24 12:50:20
Background information
Plate	Label	Result	Signal	Flashes/Time	Meastime	MeasInfo
1	Lilly FRET	0	102	20	00:00:00.000	De=1st Ex=Top Em=Top Wdw=1 (14)
1	Lilly FRET	0	60	5	00:00:00.000	De=2nd Ex=Top Em=Top Wdw=1 (142)
Calculated results: Calc 1: Label ratio = X / Y where X = Lilly FRET(1) channel 1 window 1 Y = Lilly FRET(1) channel 2 window 1
	01	02	03	04	05	06	07	08	09	10	11	12	13	14	15	16	17	18	19	20	21	22	23	24
A	0.03442028986	0.05102894892	0.05197810299	0.04439891178	0.06801896076	0.06341969629	0.06625009515	0.05738821966	0.04583473422	0.06635106806	0.06082184263	0.04587880779	0.07439465705	0.04688238401	0.06321185702	0.06133250526	0.05618385666	0.07200613946	0.05471813682	0.06337468637	0.05268038937	0.0593176145	0.05890140825	0.02080141957
B	0.01883642163	0.05199972178	0.05729878163	0.07707977258	0.03974750277	0.0542673971	0.05476574672	0.05508459891	0.05099475935	0.05580477301	0.04634979893	0.04908643345	0.11829632973	0.05819669241	0.0585180201	0.05367017992	0.04234686419	0.06072471788	0.05372845462	0.04991470272	0.05477808876	0.04310502155	0.04026210715	0.10961538462
C	0.08088978766	0.050155336	0.04634111819	0.05527453844	0.11471330637	0.0523447867	0.05940860978	0.05524224649	0.04424323137	0.05404911126	0.05054146619	0.0566678508	0.03900127446	0.05668370661	0.05695432988	0.06200041065	0.04144858429	0.04798537642	0.05060425119	0.05424785883	0.05440118208	0.05455138061	0.03737077001	0.01994235413
D	0.01792611667	0.05068240131	0.04889713197	0.05507031402	0.03811928726	0.05663191449	0.05167342113	0.05511799819	0.05209684852	0.05294230756	0.04888718451	0.04406828289	0.11311798837	0.05478991597	0.06077491627	0.05432281687	0.05263459911	0.05239535984	0.0513250877	0.05754610626	0.05263157895	0.0455379724	0.05093987249	0.20689655172
E	0.03479773815	0.05448794678	0.04163250173	0.05360613219	0.0943121548	0.04198877514	0.05528407163	0.05267475372	0.05052071313	0.05430593614	0.05720541343	0.05921939069	0.03703373127	0.05681727338	0.04477677078	0.05734255498	0.05334152622	0.05868938766	0.05803291136	0.05070848124	0.05510053212	0.04642368417	0.05927607145	0.02053372924
F	0.0184936113	0.05733804784	0.04587745785	0.05872375739	0.03975346014	0.0537785178	0.05031793102	0.04955986106	0.05618142131	0.05589542909	0.05263157895	0.05216042189	0.10430305536	0.05765998517	0.06301263038	0.05551144682	0.05347237955	0.05920604355	0.05103692797	0.05649063132	0.05905996524	0.05048379677	0.05388722548	0.21428571429
G	0.08412017167	0.05795755875	0.03580922376	0.05847081832	0.09241089598	0.05112768125	0.05163322363	0.04034318861	0.05619231226	0.05167545114	0.04237432548	0.05590044302	0.03663842129	0.05569033179	0.03722335438	0.04814357407	0.04637744463	0.08195456185	0.04899910794	0.04959883821	0.05186463153	0.05554681015	0.06672018809	0.02028909479
H	0.01756387791	0.05871159479	0.04207948981	0.05415953539	0.03799710307	0.0470426957	0.05576508246	0.0497099666	0.04684492591	0.05469092658	0.05374001452	0.04945533306	0.10566319582	0.04927092447	0.05364566102	0.05951603747	0.04854307029	0.05309899436	0.05602120187	0.05027932961	0.04868984403	0.05440364822	0.05637665593	0.04359861592
I	0.05660377358	0.05244626175	0.05381516402	0.06870001671	0.10085944283	0.05713382705	0.0526175694	0.05180070481	0.05476565094	0.05489541675	0.05316585637	0.04535858878	0.03496386922	0.04620592054	0.05802821389	0.05482571127	0.0495178188	0.06034720109	0.05371406042	0.05092152765	0.04724759283	0.04100628206	0.05022022627	0.02057027939
J	0.0180645616	0.05228956375	0.05070067021	0.05672970775	0.03670416875	0.05684399327	0.04730839085	0.0551797819	0.04997665324	0.04957432163	0.0450509224	0.05949666848	0.09723865437	0.05232320579	0.05482112831	0.04975989523	0.04768493521	0.04950287429	0.04438667225	0.05660638966	0.05229243749	0.05558939552	0.05206615158	0.06382978723
K	0.04492600423	0.05486079351	0.04641023989	0.06778716414	0.10109707397	0.05739830391	0.05177830013	0.06072444752	0.05001208375	0.05909577667	0.05375612611	0.05371543356	0.0388415798	0.05550941205	0.0523819329	0.06274728034	0.05616366858	0.05456650316	0.04732022086	0.04462690027	0.04854795484	0.04823036268	0.05135516491	0.02035957699
L	0.01821533048	0.05158367787	0.05056183819	0.04422228885	0.03847309008	0.04897589217	0.05166276381	0.05036317143	0.057439857	0.05841114678	0.05604674686	0.05720895381	0.10512236724	0.05291889238	0.05546023017	0.05626891246	0.05398495036	0.04477956681	0.05131511088	0.05583696979	0.04925765711	0.05227032735	0.03712018833	0.08626198083
M	0.03941267388	0.0566691786	0.04945412009	0.06548856549	0.10413216976	0.053199053	0.03999883002	0.05816514986	0.05418807104	0.0598005421	0.04410315554	0.05013656741	0.03831257594	0.05420725532	0.05077121766	0.06161452957	0.04064384231	0.05422557662	0.0481552573	0.050425546	0.05715864712	0.05884092909	0.05457043049	0.02085923163
N	0.01777616672	0.05174066729	0.05259218492	0.05509663232	0.03769288962	0.05623963745	0.05978209102	0.06719796461	0.04349720802	0.05307714402	0.06314987451	0.04888795162	0.10818043107	0.05152813737	0.05345057367	0.05913558354	0.05199071148	0.04941587916	0.0488191519	0.05746006722	0.05872870327	0.04433234421	0.0369621323	0.66176470588
O	0.02968270215	0.0486377468	0.05266243352	0.06202508273	0.10845886443	0.05613718282	0.04813727184	0.05080374671	0.05357929281	0.05523639304	0.06286961219	0.05230621238	0.03757137284	0.03901410966	0.05190321251	0.05475456826	0.05788710973	0.060997594	0.05060242696	0.05623877497	0.05872769812	0.09081545441	0.0528131693	0.02046710644
P	0.0189572811	0.07390963698	0.0617716351	0.05098750225	0.07016996061	0.05620030619	0.05859141876	0.0616095053	0.05757887639	0.05875559405	0.05136850175	0.05663908239	0.06863310069	0.05559634877	0.05765136677	0.04693579767	0.06922563323	0.0573424198	0.06258277435	0.06791472577	0.05546838556	0.07564579758	0.05238908585	0.03606900157
Plate information
Plate	Repeat	Barcode	Measured height	Chamber temperature at start	Chamber temperature at end	Humidity at start	Humidity at end	Ambient temperature at start	Ambient temperature at end	Group	Label	ScanX	ScanY	Measinfo	Kinetics	Measurement date
1	1	=""	14.9	24.24	24.21	30.5	30.8	23.11	23.33	1	Lilly FRET(1)	0	0	De=1st Ex=Top Em=Top Wdw=1 (14)	0	28-02-24 12:50:20
Background information
Plate	Label	Result	Signal	Flashes/Time	Meastime	MeasInfo
1	Lilly FRET	0	102	20	00:00:00.000	De=1st Ex=Top Em=Top Wdw=1 (14)
1	Lilly FRET	0	60	5	00:00:00.000	De=2nd Ex=Top Em=Top Wdw=1 (142)
Results for Lilly FRET(1) - channel 1 window 1 (Counts)
	01	02	03	04	05	06	07	08	09	10	11	12	13	14	15	16	17	18	19	20	21	22	23	24
A	114	7377	7615	6479	9815	9167	9574	8380	6680	9685	8866	6562	10649	6746	9063	8888	8043	10321	7772	9093	7555	8531	8453	3001
B	2764	7476	8263	11049	5730	7796	7874	7947	7405	8086	6754	7079	16773	8252	8349	7735	6083	8669	7662	7110	7809	6141	5788	57
C	80	7168	6548	7835	15997	7416	8374	7807	6445	7684	7290	7976	5539	8028	8010	8757	5876	6799	7085	7550	7658	7699	5292	2816
D	2534	7052	6881	7648	5359	7746	7255	7747	7348	7434	6884	6144	15538	7661	8420	7626	7338	7308	7125	7963	7296	6302	7119	36
E	80	7511	5839	7420	12892	5828	7659	7256	7005	7412	7786	8131	4979	7818	6156	7835	7292	8004	7949	6914	7528	6310	8044	2780
F	2585	7881	6351	8067	5463	7364	6940	6863	7670	7556	7186	7161	13877	7856	9050	7621	7317	7994	6967	7706	8155	6694	7307	42
G	98	8240	5092	8162	12715	7227	7295	6315	8511	7265	5968	7798	5154	7805	5224	6744	6583	11363	6866	6899	7275	7763	9308	2862
H	2586	8238	5912	7563	5299	6623	8014	7070	6547	7731	7548	6987	14430	6758	7459	8387	6852	7408	7800	6939	6721	7659	7873	63
I	66	7388	7574	9458	13707	7954	7314	7232	7588	7632	7458	6274	4824	6334	8013	7633	6896	8329	7357	6968	6487	5692	6978	2864
J	2563	7242	6990	7811	5060	7733	6512	7489	6850	6842	6215	8090	13068	7171	7564	6839	7065	6846	6044	7757	7109	7666	7197	54
K	85	7677	6483	9244	13620	7858	7071	8238	6829	8057	7349	7327	5291	7552	7123	9246	7640	7353	6402	5968	6630	6616	6988	2805
L	2609	7174	7024	6047	5252	6700	7126	6913	7841	8007	7702	7864	13990	7222	7725	7717	7411	6010	6965	7639	6798	7128	5109	54
M	102	7896	6849	8946	13961	7258	5470	7842	7289	8119	6042	6755	5045	7440	6919	8237	5487	7314	6573	6855	7757	7957	7389	2819
N	2501	7070	7167	7817	5132	7632	8159	8980	5889	7022	8454	6491	14109	6926	7179	7870	7075	6641	6652	7727	7942	5976	4898	45
O	116	6873	7456	8734	14976	7834	6688	7013	7543	7788	8845	7395	5297	5461	7306	7641	8069	8493	7039	7797	8183	12432	7225	2870
P	2770	10471	8836	7368	9888	7966	8345	8592	8112	8140	7237	7960	9647	7723	8124	6755	9746	8103	8742	9229	7848	10182	7300	69
Plate information
Plate	Repeat	Barcode	Measured height	Chamber temperature at start	Chamber temperature at end	Humidity at start	Humidity at end	Ambient temperature at start	Ambient temperature at end	Group	Label	ScanX	ScanY	Measinfo	Kinetics	Measurement date
1	1	=""	14.9	24.24	24.21	30.5	30.8	23.11	23.33	1	Lilly FRET(1)	0	0	De=2nd Ex=Top Em=Top Wdw=1 (142)	0	28-02-24 12:50:20
Background information
Plate	Label	Result	Signal	Flashes/Time	Meastime	MeasInfo
1	Lilly FRET	0	102	20	00:00:00.000	De=1st Ex=Top Em=Top Wdw=1 (14)
1	Lilly FRET	0	60	5	00:00:00.000	De=2nd Ex=Top Em=Top Wdw=1 (142)
Results for Lilly FRET(1) - channel 2 window 1 (Counts)
	01	02	03	04	05	06	07	08	09	10	11	12	13	14	15	16	17	18	19	20	21	22	23	24
A	3312	144565	146504	145927	144298	144545	144513	146023	145741	145966	145770	143029	143142	143892	143375	144915	143155	143335	142037	143480	143412	143819	143511	144269
B	146737	143770	144209	143345	144160	143659	143776	144269	145211	144898	145718	144215	141788	141795	142674	144121	143647	142759	142606	142443	142557	142466	143758	520
C	989	142916	141300	141747	139452	141676	140956	141323	145672	142167	144238	140750	142021	141628	140639	141241	141766	141689	140008	139176	140769	141133	141608	141207
D	141358	139141	140724	138877	140585	136778	140401	140553	141045	140417	140814	139420	137361	139825	138544	140383	139414	139478	138821	138376	138624	138390	139753	174
E	2299	137847	140251	138417	136695	138799	138539	137751	138656	136486	136106	137303	134445	137599	137482	136635	136704	136379	136974	136348	136623	135922	135704	135387
F	139778	137448	138434	137372	137422	136932	137923	138479	136522	135181	136534	137288	133045	136247	143622	137287	136837	135020	136509	136412	138080	132597	135598	196
G	1165	142173	142198	139591	137592	141352	141285	156532	151462	140589	140840	139498	140672	140150	140342	140081	141944	138650	140125	139096	140269	139756	139508	141061
H	147234	140313	140496	139643	139458	140787	143710	142225	139759	141358	140454	141279	136566	137160	139042	140920	141153	139513	139233	138009	138037	140781	139650	1445
I	1166	140868	140741	137671	135902	139217	139003	139612	138554	139028	140278	138320	137971	137082	138088	139223	139263	138018	136966	136838	137298	138808	138948	139230
J	141880	138498	137868	137688	137859	136039	137650	135720	137064	138015	137955	135974	134391	137052	137976	137440	148160	138295	136167	137034	135947	137904	138228	846
K	1892	139936	139689	136368	134722	136903	136563	135662	136547	136338	136710	136404	136220	136049	135982	147353	136031	134753	135291	133731	136566	137175	136072	137773
L	143231	139075	138919	136741	136511	136802	137933	137263	136508	137080	137421	137461	133083	136473	139289	137145	137279	134213	135730	136809	138009	136368	137634	626
M	2588	139335	138492	136604	134070	136431	136754	134823	134513	135768	136997	134732	131680	137251	136278	133686	135002	134881	136496	135943	135710	135229	135403	135144
N	140694	136643	136275	141878	136153	135705	136479	133635	135388	132298	133872	132773	130421	134412	134311	133084	136082	134390	136258	134476	135232	134800	132514	68
O	3908	141310	141581	140814	138080	139551	138936	138041	140782	140994	140688	141379	140985	139975	140762	139550	139392	139235	139104	138641	139338	136893	136803	140225
P	146118	141673	143043	144506	140915	141743	142427	139459	140885	138540	140884	140539	140559	138912	140916	143920	140786	141309	139687	135891	141486	134601	139342	1913
Basic assay information
Assay ID:				19209
Assay Started:				28-02-24 12:45:26
Assay Finished:				28-02-24 12:50:27
Assay Exported:				28-02-24 12:50:27
Protocol ID:				100202
Protocol Name:				Lilly FRET_384
Serial#:				="1040204"
Protocol information
Protocol:
Protocol name				Lilly FRET_384
Number of assay repeats				1
Start assay repeat each				N/A
Number of plate repeats				1
Start plate repeat each				N/A
Is label meas. height used				Yes
Height of measurement				Defined in label
Is gripper height used				No
Mode of measurement				By Columns bi-directional
Rotated plate				No
Soft move				No
Protocol notes
Plate type:
Name of the plate type				384 OptiPlate
Number of rows				16
Number of columns				24
Number of the wells in the plate				384
Height of the plate				14.35 mm
Coordinates of corners:
384 OptiPlate + Lilly FRET
12.1 mm x------------------------------------------------------- x 115.6 mm
9 mm 9 mm
12.1 mm x------------------------------------------------------- x 115.6 mm
76.5 mm 76.5 mm
Platemap:
Plate				1
Group				1
	01	02	03	04	05	06	07	08	09	10	11	12	13	14	15	16	17	18	19	20	21	22	23	24
A	-	-	-	-	-	-	-	-	-	-	-	-	-	-	-	-	-	-	-	-	-	-	-	-
B	-	-	-	-	-	-	-	-	-	-	-	-	-	-	-	-	-	-	-	-	-	-	-	-
C	-	-	-	-	-	-	-	-	-	-	-	-	-	-	-	-	-	-	-	-	-	-	-	-
D	-	-	-	-	-	-	-	-	-	-	-	-	-	-	-	-	-	-	-	-	-	-	-	-
E	-	-	-	-	-	-	-	-	-	-	-	-	-	-	-	-	-	-	-	-	-	-	-	-
F	-	-	-	-	-	-	-	-	-	-	-	-	-	-	-	-	-	-	-	-	-	-	-	-
G	-	-	-	-	-	-	-	-	-	-	-	-	-	-	-	-	-	-	-	-	-	-	-	-
H	-	-	-	-	-	-	-	-	-	-	-	-	-	-	-	-	-	-	-	-	-	-	-	-
I	-	-	-	-	-	-	-	-	-	-	-	-	-	-	-	-	-	-	-	-	-	-	-	-
J	-	-	-	-	-	-	-	-	-	-	-	-	-	-	-	-	-	-	-	-	-	-	-	-
K	-	-	-	-	-	-	-	-	-	-	-	-	-	-	-	-	-	-	-	-	-	-	-	-
L	-	-	-	-	-	-	-	-	-	-	-	-	-	-	-	-	-	-	-	-	-	-	-	-
M	-	-	-	-	-	-	-	-	-	-	-	-	-	-	-	-	-	-	-	-	-	-	-	-
N	-	-	-	-	-	-	-	-	-	-	-	-	-	-	-	-	-	-	-	-	-	-	-	-
O	-	-	-	-	-	-	-	-	-	-	-	-	-	-	-	-	-	-	-	-	-	-	-	-
P	-	-	-	-	-	-	-	-	-	-	-	-	-	-	-	-	-	-	-	-	-	-	-	-
- - Undefined
Calculations:
Plate				1
Formula index				Calc 1
Formula name				Label ratio
Formula				Label ratio where X = Lilly FRET(1) channel 1 window 1 Y = Lilly FRET(1) channel 2 window 1
Auto export parameters:
Export format				Plate2
Include basic assay information				Yes
Place assay information at				End of file
Include basic plate information				Yes
Place plate information at				Beginning of plate
Include protocol information				Yes
Protocol info level				Large
Include error and warning information				Yes
Include background information				Yes
Add plate number to the file name				Yes
Each plate to separate file				No
Field separator to use				System
File name format				<DefaultDataFolder>\<Date>\<ProtocolName>_<AssayID>.csv
Operations:
Plate 1
Group 1
Measurement
Label				Lilly FRET(1)
Labels:
Lilly FRET				6000025
Light source				Laser
Top mirror				LANCE/DELFIA Bias
Bottom mirror				N/A
Exc. filter				N/A
Using of excitation filter				Top
Ems. filter				APC 665
Using of emission filter				Top
2nd ems. filter				Europium 615
Using of 2nd emission filter				Top
Measurement height				7.3 mm
Cycle				16600
Delay				30
Number of flashes				20
Number of flashes for 2nd detector				5
Number of sequence windows				1
Total time of windows				500
Excitation light				100%
Reference excitation light				100%
Reference AD gain				4
Reference signal				323509
Last edited				13-06-14 09:17:06
Last edited by				EnVision
Factory preset				No
Filters:
APC 665				205
Filter type				Emission
Description				M665 CWL=665nm BW=7 5nm Tmin=75%
Used with				Luminescence DELFIA - Time-resolved Fluorescence Fluorescence Intensity LANCE - Time-resolved Fluorescence
Last edited				26-02-19 14:51:38
Last edited by				Installation
Factory preset				Yes
Europium 615				203
Filter type				Emission
Description				M615 CWL=615nm BW=8 5nm Tmin=80%
Used with				Luminescence DELFIA - Time-resolved Fluorescence Fluorescence Intensity LANCE - Time-resolved FluorescenceLuminescence Absorbance DELFIA - Time-resolved Fluorescence Fluorescence Intensity LANCE - Time-resolved Fluorescence
Last edited				26-02-19 14:51:38
Last edited by				Installation
Factory preset				Yes
Mirror modules:
LANCE/DELFIA Bias				445
Used by				Top
Dual				No
Bias				Yes
Description				D400
Used with				Luminescence DELFIA - Time-resolved Fluorescence Fluorescence Intensity LANCE - Time-resolved Fluorescence
Last edited				26-02-19 14:51:38
Last edited by				Installation
Factory preset				Yes
Instrument:
Serial number				1040204
Nickname				EnVision
Normalization:
Notifications for plate 1 repeat 1:
WARNING: Plate height defined in the plate editor does not match the actual plate height. Measured height is 14.90 mm. Plate editor height is 14.35 mm. The results may be affected.
Exported with EnVision Workstation version 1.14.3049.528
