## Supplementary material for "Genome-wide arrayed CRISPR activation screen for prion protein modulators": Plate_LXIV_B.csv

Plate information
Plate	Repeat	Barcode	Measured height	Chamber temperature at start	Chamber temperature at end	Humidity at start	Humidity at end	Ambient temperature at start	Ambient temperature at end	Formula	Measurement date
1	1	=""	N/A	N/A	N/A	N/A	N/A	N/A	N/A	Calc 1: Label ratio = X / Y where X = Lilly FRET(1) channel 1 window 1 Y = Lilly FRET(1) channel 2 window 1	28-02-24 12:56:25
Background information
Plate	Label	Result	Signal	Flashes/Time	Meastime	MeasInfo
1	Lilly FRET	0	109	20	00:00:00.000	De=1st Ex=Top Em=Top Wdw=1 (14)
1	Lilly FRET	0	79	5	00:00:00.000	De=2nd Ex=Top Em=Top Wdw=1 (142)
Calculated results: Calc 1: Label ratio = X / Y where X = Lilly FRET(1) channel 1 window 1 Y = Lilly FRET(1) channel 2 window 1
	01	02	03	04	05	06	07	08	09	10	11	12	13	14	15	16	17	18	19	20	21	22	23	24
A	0.02956926659	0.047608443	0.04918879818	0.04023418555	0.0728502429	0.06295629354	0.06238263404	0.05224248398	0.04131513049	0.06029772525	0.05527371848	0.04426851813	0.07123162089	0.04032648593	0.06178567387	0.05860382949	0.05323646341	0.06860378045	0.05357484533	0.06098050116	0.04239747455	0.05512063521	0.0483368858	0.02108602482
B	0.01825575954	0.0507620616	0.0579375743	0.07592482941	0.03883542675	0.05027999607	0.05299359842	0.05175947355	0.04779256698	0.05330643198	0.04095869355	0.04530919848	0.12190906483	0.05354146756	0.05526764213	0.04638790172	0.03841279955	0.05478880903	0.0516066004	0.0468148586	0.0523656861	0.03933434191	0.03838052231	0.07346938776
C	0.07352941176	0.04928686979	0.04187717365	0.05629741171	0.11996620465	0.05089705254	0.0578769178	0.05338335221	0.04039435752	0.05209639128	0.04814906306	0.0531265327	0.03949524412	0.05460595869	0.05189752781	0.05887943937	0.03897851376	0.04376928454	0.04753649766	0.05150658931	0.05261910235	0.05401833237	0.03536767918	0.02008063597
D	0.01790923472	0.04875483305	0.04790626783	0.05471374298	0.03737140307	0.05353818177	0.05051597689	0.0529542362	0.05191174866	0.05286679121	0.04398196725	0.04031945024	0.10808753427	0.05154088708	0.06313176833	0.05157512437	0.05026464604	0.05306411312	0.0525774924	0.05765134387	0.05111793515	0.04310851078	0.048500612	0.36000
E	0.05227963526	0.05629928748	0.04058301757	0.0608124349	0.11278406988	0.03815115842	0.05285586937	0.05208711697	0.04966095227	0.05526215415	0.05516730587	0.05812887348	0.0382377889	0.05372812607	0.04262781006	0.05607845142	0.05165575537	0.05740590106	0.05239799358	0.05065157144	0.05304316243	0.04567927536	0.0587559312	0.01945820799
F	0.0177080292	0.05405010271	0.04124716055	0.0576373966	0.03786953692	0.05350995139	0.04783697183	0.05127554534	0.05383881386	0.05330929884	0.04968345821	0.05140619884	0.10189974926	0.05149970869	0.06059752808	0.05453610897	0.05041832276	0.05637016533	0.04925047214	0.05382067138	0.05778301003	0.04599149825	0.05560505215	0.3813559322
G	0.07974816369	0.05602288619	0.03355136262	0.06055578598	0.0907392658	0.05081786109	0.05105027362	0.0386217291	0.05311865783	0.0507939218	0.04213194345	0.05594571135	0.0373507073	0.05402819738	0.03746833287	0.04700420613	0.04666870916	0.08406518097	0.04828776443	0.04963605501	0.04924580443	0.05398465043	0.06578481333	0.02053530881
H	0.01786849354	0.05828867388	0.04188391434	0.05414359855	0.03805282577	0.04508987945	0.05252262974	0.05001001345	0.04709562683	0.05440995487	0.05868706544	0.04904602935	0.10434609925	0.04780138162	0.05483545762	0.05681064781	0.05087504242	0.04996181171	0.05565897786	0.04923806052	0.04719414787	0.05231659812	0.05207780789	0.04422032583
I	0.0797011208	0.05254494446	0.0521034098	0.07058575796	0.11251957785	0.05372322339	0.05368522045	0.05108037967	0.05362238227	0.05325105702	0.05059798276	0.04203578127	0.03674463588	0.05288769276	0.0609368663	0.05267514814	0.04893804161	0.06014185434	0.05361766503	0.05014380299	0.04562311789	0.04056120023	0.04706527781	0.02051751644
J	0.01812214612	0.05165968465	0.04927896024	0.05658764656	0.03693394633	0.05395943724	0.04593143208	0.05472302718	0.04851879639	0.04830337298	0.04764987128	0.05992296986	0.10241009255	0.05262428724	0.05323233066	0.04656069976	0.04575209354	0.04982106266	0.04379915396	0.05580551417	0.05117661184	0.05562656046	0.05010198596	0.04694485842
K	0.04816955684	0.05260978533	0.04354746106	0.0698693488	0.10135571336	0.05886042567	0.05007482025	0.05639954425	0.04742619006	0.06023164897	0.05274831811	0.05073168591	0.03787335548	0.05169213816	0.05381469064	0.06024264809	0.05673993644	0.05461942024	0.04354770413	0.04365197686	0.04791395288	0.04758111941	0.04670127123	0.0204502254
L	0.01888031522	0.04971619852	0.04873152971	0.04280450328	0.03747995284	0.04426037309	0.04760574973	0.04692597972	0.05692033727	0.05686598392	0.04893889366	0.05502982166	0.11370561329	0.05166008654	0.05094779645	0.05388242507	0.04945067075	0.04259436392	0.04848984319	0.05824221412	0.04768775435	0.05127066918	0.03356887831	0.04118050789
M	0.03246955979	0.05631874072	0.04675341707	0.06329466018	0.09810220937	0.04935290427	0.03648384297	0.05581199548	0.05465946464	0.05718683574	0.04065363536	0.04856902729	0.0381981171	0.05137587606	0.04691325349	0.06100730932	0.03800906992	0.05436594149	0.04654718988	0.0491732005	0.05685284488	0.06071874814	0.05332135379	0.01991046872
N	0.01817373343	0.05286334072	0.05189628058	0.05421621348	0.03731359673	0.05449685836	0.05707931254	0.06783418475	0.03965572716	0.05132816305	0.06565297207	0.0476272032	0.10639175888	0.05095006264	0.05218126201	0.06048049931	0.0502468635	0.05074169479	0.04971663518	0.05675569666	0.0562357834	0.04226051402	0.03864522923	0.02401129944
O	0.03047232098	0.04857715258	0.05114929449	0.06344801939	0.10299508888	0.05324273979	0.04686431015	0.04859158439	0.04923407342	0.05323413193	0.06218578056	0.04837969272	0.03979830978	0.0367062992	0.04716222467	0.05556789761	0.05604079366	0.058994344	0.04795688557	0.05668365403	0.05780039219	0.09769638232	0.05493593214	0.02008748004
P	0.01906253004	0.07421452171	0.05831315435	0.05279706537	0.07028708305	0.0548849678	0.0568991145	0.0599784674	0.05778054559	0.05673053179	0.04911308603	0.05689244421	0.07047931375	0.0546198407	0.05205876888	0.04402915992	0.06922409255	0.054946086	0.0611416185	0.07009621628	0.05508068781	0.07903093287	0.05310321228	0.04357625845
Plate information
Plate	Repeat	Barcode	Measured height	Chamber temperature at start	Chamber temperature at end	Humidity at start	Humidity at end	Ambient temperature at start	Ambient temperature at end	Group	Label	ScanX	ScanY	Measinfo	Kinetics	Measurement date
1	1	=""	14.69	24.24	24.21	30.7	30.7	23.11	23.33	1	Lilly FRET(1)	0	0	De=1st Ex=Top Em=Top Wdw=1 (14)	0	28-02-24 12:56:25
Background information
Plate	Label	Result	Signal	Flashes/Time	Meastime	MeasInfo
1	Lilly FRET	0	109	20	00:00:00.000	De=1st Ex=Top Em=Top Wdw=1 (14)
1	Lilly FRET	0	79	5	00:00:00.000	De=2nd Ex=Top Em=Top Wdw=1 (142)
Results for Lilly FRET(1) - channel 1 window 1 (Counts)
	01	02	03	04	05	06	07	08	09	10	11	12	13	14	15	16	17	18	19	20	21	22	23	24
A	127	6841	7140	5807	10362	9020	8903	7526	5989	8652	8030	6274	10101	5746	8736	8426	7606	9803	7560	8666	5990	7907	6894	3011
B	2653	7244	8236	10771	5553	7165	7558	7425	6912	7662	5889	6433	16999	7563	7849	6644	5426	7753	7237	6653	7432	5590	5448	54
C	75	6977	5852	7926	16471	7149	8103	7542	5773	7439	6822	7474	5809	7696	7297	8301	5475	6199	6636	7164	7325	7561	4938	2819
D	2468	6721	6632	7460	5191	7419	7005	7394	7614	7358	6078	5609	14625	7143	9106	7143	6942	7348	7214	7930	7108	5946	6657	45
E	86	7696	5655	8349	15236	5276	7293	7170	6767	7534	7523	8432	5094	7378	5810	7680	7046	7763	7072	6872	7156	6218	7925	2639
F	2426	7394	5629	7832	5179	7243	6554	7073	7335	7216	6757	7379	13533	6983	8178	7427	6888	7535	6676	7311	7706	6167	7427	45
G	76	7892	4714	8468	12532	7130	7099	5740	7852	7140	5901	7799	5257	7511	5280	6571	6550	11592	6743	6901	6843	7442	9101	2894
H	2530	8103	5832	7501	5332	6306	7282	6992	6594	7958	8677	6861	14187	6629	7615	7969	7346	6934	7654	6753	6458	7212	7167	57
I	64	7342	7191	9721	15374	7426	7498	7066	7423	7456	6968	5827	5129	7271	9015	7254	6788	8225	7372	6695	6151	5545	6520	2868
J	2540	7103	6749	7746	5029	7383	6278	7497	6661	6672	6478	8137	13589	7217	7238	6377	6507	6905	5881	7566	6820	7486	6804	63
K	75	7242	5992	9503	13816	8258	6860	7722	6464	8258	7182	6937	5176	7130	7881	8188	7713	7371	5862	5856	6437	6392	6271	2808
L	2645	6832	6652	5878	5118	6380	6478	6429	7959	7746	6729	7455	15636	7092	6816	7382	6720	5789	6531	7862	6445	6930	4513	60
M	104	7814	6417	8647	13161	6765	4961	7557	7296	7802	5630	6588	5092	6964	6381	8238	5121	7307	6301	6673	7623	8164	7181	2722
N	2534	7323	7095	7491	5097	7381	7725	9149	5423	6850	9227	6396	13922	6792	6977	8101	7185	6855	6711	7669	7491	5788	5211	51
O	120	6765	7192	8872	14890	7460	6576	6826	6923	7477	8646	6745	5604	5097	6627	7754	7770	8167	6665	7886	7929	13427	7610	2806
P	2776	10490	8260	7657	9830	7739	8077	8245	8072	7811	6825	7809	9843	7543	7285	6088	9730	7613	8462	9500	7707	10677	7449	58
Plate information
Plate	Repeat	Barcode	Measured height	Chamber temperature at start	Chamber temperature at end	Humidity at start	Humidity at end	Ambient temperature at start	Ambient temperature at end	Group	Label	ScanX	ScanY	Measinfo	Kinetics	Measurement date
1	1	=""	14.69	24.24	24.21	30.7	30.7	23.11	23.33	1	Lilly FRET(1)	0	0	De=2nd Ex=Top Em=Top Wdw=1 (142)	0	28-02-24 12:56:25
Background information
Plate	Label	Result	Signal	Flashes/Time	Meastime	MeasInfo
1	Lilly FRET	0	109	20	00:00:00.000	De=1st Ex=Top Em=Top Wdw=1 (14)
1	Lilly FRET	0	79	5	00:00:00.000	De=2nd Ex=Top Em=Top Wdw=1 (142)
Results for Lilly FRET(1) - channel 2 window 1 (Counts)
	01	02	03	04	05	06	07	08	09	10	11	12	13	14	15	16	17	18	19	20	21	22	23	24
A	4295	143693	145155	144330	142237	143274	142716	144059	144959	143488	145277	141726	141805	142487	141392	143779	142872	142893	141111	142111	141282	143449	142624	142796
B	145324	142705	142153	141864	142988	142502	142621	143452	144625	143735	143779	141980	139440	141255	142018	143227	141255	141507	140234	142113	141925	142115	141947	735
C	1020	141559	139742	140788	137297	140460	140004	141280	142916	142793	141685	140683	147081	140937	140604	140983	140462	141629	139598	139089	139208	139971	139619	140384
D	137806	137853	138437	136346	138903	138574	138669	139630	146672	139180	138193	139114	135307	138589	144238	138497	138109	138474	137207	137551	139051	137931	137256	125
E	1645	136698	139344	137291	135090	138292	137979	137654	136264	136332	136367	145057	133219	137321	136296	136951	136403	135230	134967	135672	134909	136123	134880	135624
F	137000	136799	136470	135884	136759	135358	137007	137941	136240	135361	136001	143543	132807	135593	134956	136185	136617	133670	135552	135840	133361	134090	133567	118
G	953	140871	140501	139838	138110	140305	139059	148621	147820	140568	140060	139403	140747	139020	140919	139796	140351	137893	139642	139032	138956	137854	138345	140928
H	141590	139015	139242	138539	140121	139854	138645	139812	140013	146260	147852	139889	135961	138678	138870	140273	144393	138786	137516	137150	136839	137853	137621	1289
I	803	139728	138014	137719	136634	138227	139666	138331	138431	140016	137713	138620	139585	137480	147940	137712	138706	136760	137492	133516	134822	136707	138531	139783
J	140160	137496	136955	136885	136162	136825	136682	136999	137287	138127	135950	135791	132692	137142	135970	136961	142223	138596	134272	135578	133264	134576	135803	1342
K	1557	137655	137597	136011	136312	140298	136995	136916	136296	137104	136156	136739	136666	137932	146447	135917	135936	134952	134611	134152	134345	134339	134279	137309
L	140093	137420	136503	137322	136553	144147	136076	137003	139827	136215	137498	135472	137513	137282	133784	137002	135893	135910	134688	134988	135150	135165	134440	1457
M	3203	138746	137252	136615	134156	137074	135978	135401	133481	136430	138487	135642	133305	135550	136017	135033	134731	134404	135368	135704	134083	134456	134674	136712
N	139432	138527	136715	138169	136599	135439	135338	134873	136752	133455	140542	134293	130856	133307	133707	133944	142994	135096	134985	135123	133207	136960	134842	2124
O	3938	139263	140608	139831	144570	140113	140320	140477	140614	140455	139035	139418	140810	138859	140515	139541	138649	138437	138979	139123	137179	137436	138525	139689
P	145626	141347	141649	145027	139855	141004	141953	137466	139701	137686	138965	137259	139658	138100	139938	138272	140558	138554	138400	135528	139922	135099	140274	1331
Basic assay information
Assay ID:				19210
Assay Started:				28-02-24 12:51:30
Assay Finished:				28-02-24 12:56:32
Assay Exported:				28-02-24 12:56:32
Protocol ID:				100202
Protocol Name:				Lilly FRET_384
Serial#:				="1040204"
Protocol information
Protocol:
Protocol name				Lilly FRET_384
Number of assay repeats				1
Start assay repeat each				N/A
Number of plate repeats				1
Start plate repeat each				N/A
Is label meas. height used				Yes
Height of measurement				Defined in label
Is gripper height used				No
Mode of measurement				By Columns bi-directional
Rotated plate				No
Soft move				No
Protocol notes
Plate type:
Name of the plate type				384 OptiPlate
Number of rows				16
Number of columns				24
Number of the wells in the plate				384
Height of the plate				14.35 mm
Coordinates of corners:
384 OptiPlate + Lilly FRET
12.1 mm x------------------------------------------------------- x 115.6 mm
9 mm 9 mm
12.1 mm x------------------------------------------------------- x 115.6 mm
76.5 mm 76.5 mm
Platemap:
Plate				1
Group				1
	01	02	03	04	05	06	07	08	09	10	11	12	13	14	15	16	17	18	19	20	21	22	23	24
A	-	-	-	-	-	-	-	-	-	-	-	-	-	-	-	-	-	-	-	-	-	-	-	-
B	-	-	-	-	-	-	-	-	-	-	-	-	-	-	-	-	-	-	-	-	-	-	-	-
C	-	-	-	-	-	-	-	-	-	-	-	-	-	-	-	-	-	-	-	-	-	-	-	-
D	-	-	-	-	-	-	-	-	-	-	-	-	-	-	-	-	-	-	-	-	-	-	-	-
E	-	-	-	-	-	-	-	-	-	-	-	-	-	-	-	-	-	-	-	-	-	-	-	-
F	-	-	-	-	-	-	-	-	-	-	-	-	-	-	-	-	-	-	-	-	-	-	-	-
G	-	-	-	-	-	-	-	-	-	-	-	-	-	-	-	-	-	-	-	-	-	-	-	-
H	-	-	-	-	-	-	-	-	-	-	-	-	-	-	-	-	-	-	-	-	-	-	-	-
I	-	-	-	-	-	-	-	-	-	-	-	-	-	-	-	-	-	-	-	-	-	-	-	-
J	-	-	-	-	-	-	-	-	-	-	-	-	-	-	-	-	-	-	-	-	-	-	-	-
K	-	-	-	-	-	-	-	-	-	-	-	-	-	-	-	-	-	-	-	-	-	-	-	-
L	-	-	-	-	-	-	-	-	-	-	-	-	-	-	-	-	-	-	-	-	-	-	-	-
M	-	-	-	-	-	-	-	-	-	-	-	-	-	-	-	-	-	-	-	-	-	-	-	-
N	-	-	-	-	-	-	-	-	-	-	-	-	-	-	-	-	-	-	-	-	-	-	-	-
O	-	-	-	-	-	-	-	-	-	-	-	-	-	-	-	-	-	-	-	-	-	-	-	-
P	-	-	-	-	-	-	-	-	-	-	-	-	-	-	-	-	-	-	-	-	-	-	-	-
- - Undefined
Calculations:
Plate				1
Formula index				Calc 1
Formula name				Label ratio
Formula				Label ratio where X = Lilly FRET(1) channel 1 window 1 Y = Lilly FRET(1) channel 2 window 1
Auto export parameters:
Export format				Plate2
Include basic assay information				Yes
Place assay information at				End of file
Include basic plate information				Yes
Place plate information at				Beginning of plate
Include protocol information				Yes
Protocol info level				Large
Include error and warning information				Yes
Include background information				Yes
Add plate number to the file name				Yes
Each plate to separate file				No
Field separator to use				System
File name format				<DefaultDataFolder>\<Date>\<ProtocolName>_<AssayID>.csv
Operations:
Plate 1
Group 1
Measurement
Label				Lilly FRET(1)
Labels:
Lilly FRET				6000025
Light source				Laser
Top mirror				LANCE/DELFIA Bias
Bottom mirror				N/A
Exc. filter				N/A
Using of excitation filter				Top
Ems. filter				APC 665
Using of emission filter				Top
2nd ems. filter				Europium 615
Using of 2nd emission filter				Top
Measurement height				7.3 mm
Cycle				16600
Delay				30
Number of flashes				20
Number of flashes for 2nd detector				5
Number of sequence windows				1
Total time of windows				500
Excitation light				100%
Reference excitation light				100%
Reference AD gain				4
Reference signal				323509
Last edited				13-06-14 09:17:06
Last edited by				EnVision
Factory preset				No
Filters:
APC 665				205
Filter type				Emission
Description				M665 CWL=665nm BW=7 5nm Tmin=75%
Used with				Luminescence DELFIA - Time-resolved Fluorescence Fluorescence Intensity LANCE - Time-resolved Fluorescence
Last edited				26-02-19 14:51:38
Last edited by				Installation
Factory preset				Yes
Europium 615				203
Filter type				Emission
Description				M615 CWL=615nm BW=8 5nm Tmin=80%
Used with				Luminescence DELFIA - Time-resolved Fluorescence Fluorescence Intensity LANCE - Time-resolved FluorescenceLuminescence Absorbance DELFIA - Time-resolved Fluorescence Fluorescence Intensity LANCE - Time-resolved Fluorescence
Last edited				26-02-19 14:51:38
Last edited by				Installation
Factory preset				Yes
Mirror modules:
LANCE/DELFIA Bias				445
Used by				Top
Dual				No
Bias				Yes
Description				D400
Used with				Luminescence DELFIA - Time-resolved Fluorescence Fluorescence Intensity LANCE - Time-resolved Fluorescence
Last edited				26-02-19 14:51:38
Last edited by				Installation
Factory preset				Yes
Instrument:
Serial number				1040204
Nickname				EnVision
Normalization:
Exported with EnVision Workstation version 1.14.3049.528
