## Supplementary material for "Genome-wide arrayed CRISPR activation screen for prion protein modulators": Plate_LXIX_A.csv

Plate information
Plate	Repeat	Barcode	Measured height	Chamber temperature at start	Chamber temperature at end	Humidity at start	Humidity at end	Ambient temperature at start	Ambient temperature at end	Formula	Measurement date
1	1	=""	N/A	N/A	N/A	N/A	N/A	N/A	N/A	Calc 1: Label ratio = X / Y where X = Lilly FRET(1) channel 1 window 1 Y = Lilly FRET(1) channel 2 window 1	06-03-24 13:11:17
Background information
Plate	Label	Result	Signal	Flashes/Time	Meastime	MeasInfo
1	Lilly FRET	0	124	20	00:00:00.000	De=1st Ex=Top Em=Top Wdw=1 (14)
1	Lilly FRET	0	64	5	00:00:00.000	De=2nd Ex=Top Em=Top Wdw=1 (142)
Calculated results: Calc 1: Label ratio = X / Y where X = Lilly FRET(1) channel 1 window 1 Y = Lilly FRET(1) channel 2 window 1
	01	02	03	04	05	06	07	08	09	10	11	12	13	14	15	16	17	18	19	20	21	22	23	24
A	0.03073463268	0.06130907181	0.03643208065	0.05942664032	0.07042595769	0.04671548568	0.05844299735	0.04624937549	0.04255733589	0.03329786702	0.04567513767	0.0528047847	0.07132672833	0.05775175236	0.05486522097	0.05145780559	0.03478867767	0.05254527513	0.04407162726	0.05966082928	0.04918950781	0.05972153663	0.06186876058	0.02046707471
B	0.01802784011	0.05503501968	0.0445590157	0.03142111567	0.03719779942	0.03608314247	0.05316948181	0.03474082301	0.04813780598	0.04963703283	0.04190815547	0.04961141121	0.10660694949	0.05129270444	0.05189743141	0.05191959539	0.04327741668	0.04930997724	0.05689532881	0.05138500931	0.04766164812	0.06113191781	0.05808331629	0.16544117647
C	0.03487940631	0.03757006072	0.05250903608	0.05239210045	0.10095351251	0.05454667642	0.05309576572	0.05646515221	0.0644726254	0.06517842472	0.06012858622	0.05312388645	0.03693338295	0.04779425401	0.0505981904	0.05254728887	0.04363857585	0.04524463493	0.0477280505	0.05333029889	0.05414136001	0.03012070846	0.05032473585	0.02029676499
D	0.01791326663	0.05669754944	0.04705662772	0.04467551622	0.03536977492	0.06140174305	0.02764918558	0.05910847867	0.05111247898	0.04083390893	0.04523439302	0.02529682725	0.09679879793	0.04602413942	0.05559263564	0.0562683312	0.04689738539	0.05789902219	0.03866661695	0.05570524749	0.03082579613	0.04557890578	0.05335795583	0.0500463392
E	0.05793103448	0.04729910515	0.04237141936	0.05050399306	0.09857007111	0.05371456904	0.05928156805	0.06073479366	0.05249868094	0.05407585535	0.04941181838	0.04675216899	0.03536722567	0.04690925365	0.05457659747	0.05333144716	0.05479483283	0.03103537153	0.05490124748	0.05055885566	0.05319715268	0.06479863903	0.05245337817	0.01955345265
F	0.01782488169	0.05018892351	0.06489971132	0.05931297425	0.03722369181	0.04595595165	0.03616574895	0.04154197004	0.04094182995	0.05715725114	0.05126741001	0.05077180725	0.10022787812	0.05109095739	0.05047568912	0.03831466491	0.04710743802	0.04581142844	0.05484694856	0.04967306396	0.05181499049	0.03877458738	0.05968628112	0.09221311475
G	0.27669902913	0.04688688511	0.05311509349	0.0491076932	0.09544468547	0.04111373261	0.0499657567	0.06376612945	0.03556710267	0.05130254115	0.05478421844	0.05344199525	0.03389768557	0.04822770277	0.05589746198	0.04495041802	0.0456645149	0.03327265894	0.04893076403	0.04917706104	0.05506240209	0.05354453882	0.04322857789	0.01980428197
H	0.01809308501	0.05028593823	0.05379547283	0.04579247926	0.03560244181	0.0420286912	0.04630480996	0.04375558955	0.04892211657	0.0516050772	0.04804518773	0.03681061867	0.09212360001	0.04739134273	0.05009995002	0.0513280715	0.02935184377	0.05480651117	0.04248801279	0.05631809403	0.04331843313	0.04716329261	0.04776114993	0.03062381853
I	0.18696883853	0.05509950339	0.06287438369	0.0388777961	0.09166709901	0.03623645774	0.04084145564	0.03790022833	0.04717973019	0.03982474158	0.05607692767	0.04838163647	0.03563494179	0.04658184329	0.05742258483	0.04776428654	0.04481633811	0.04699671238	0.05183805466	0.03128227068	0.05387829567	0.05097720598	0.04454437028	0.02022675333
J	0.01803708477	0.05986069593	0.04393176556	0.06094609132	0.03609378653	0.05673973369	0.045464259	0.04327773138	0.0456158554	0.04558005882	0.04562697337	0.04947639893	0.09420690805	0.0582670729	0.05075151425	0.04204579025	0.03963282031	0.04615477694	0.04468997236	0.05037962374	0.04199083053	0.05691626541	0.05043350188	0.02863340564
K	0.04533189423	0.03989516814	0.04812743227	0.05433681828	0.09469822521	0.04149158475	0.05780932308	0.04620173501	0.05543844217	0.03741635015	0.05540344903	0.03915409294	0.03577905283	0.0539929286	0.05670858027	0.04900313703	0.05051853528	0.04710987729	0.04376693972	0.04514702056	0.05404433976	0.04529812645	0.04956606315	0.02003602837
L	0.01796806	0.06484875068	0.03954697364	0.06584328841	0.03587274265	0.04013357937	0.04105507536	0.05007044865	0.05272423532	0.06048902203	0.04550198131	0.04958156512	0.09841413614	0.05200878728	0.0453915376	0.05005328755	0.04790879685	0.05573534972	0.04923922868	0.06957334022	0.04619104464	0.0391364041	0.04772511061	0.05346534653
M	0.05231481481	0.05148494196	0.03702551107	0.03451545331	0.09500911955	0.04003036324	0.039589508	0.04730328791	0.04765472461	0.05090609056	0.04104390163	0.04389905382	0.0357615098	0.03458046042	0.03530331387	0.03465697571	0.05984477432	0.05418809418	0.05655176592	0.04666832666	0.05014601585	0.0488966205	0.03512268312	0.01986479852
N	0.01737765981	0.04944312304	0.03498739193	0.04873807222	0.03540164486	0.04659818031	0.04315208535	0.05067530981	0.04470170564	0.05566577466	0.05155081525	0.05796264933	0.09381853816	0.05013576192	0.04949734605	0.05065365705	0.04779584511	0.04352065574	0.05794282892	0.04469903411	0.05012092792	0.05030471088	0.04825670898	0.09278350515
O	0.03896620278	0.04599517352	0.05516903972	0.04050161963	0.09085777954	0.03360071882	0.05691793582	0.04685335921	0.05309767167	0.05305493253	0.05728602483	0.04768268679	0.03544542944	0.0484550198	0.03994613347	0.03105319824	0.06089419381	0.0532045939	0.06955444615	0.03633164425	0.03876218331	0.04535370964	0.05534072994	0.01995666385
P	0.01838671833	0.03732626818	0.04467732637	0.05211300524	0.07106747533	0.04209229771	0.04357233183	0.06590729572	0.05436434738	0.05005129434	0.05217985553	0.06035300533	0.06772030511	0.04792696843	0.05827870243	0.04007086464	0.04921057274	0.06519155849	0.06481985957	0.04626331857	0.05201549871	0.04710261134	0.04585315269	0.02385254789
Plate information
Plate	Repeat	Barcode	Measured height	Chamber temperature at start	Chamber temperature at end	Humidity at start	Humidity at end	Ambient temperature at start	Ambient temperature at end	Group	Label	ScanX	ScanY	Measinfo	Kinetics	Measurement date
1	1	=""	14.85	24.51	24.36	29.1	29.2	23.38	23.33	1	Lilly FRET(1)	0	0	De=1st Ex=Top Em=Top Wdw=1 (14)	0	06-03-24 13:11:17
Background information
Plate	Label	Result	Signal	Flashes/Time	Meastime	MeasInfo
1	Lilly FRET	0	124	20	00:00:00.000	De=1st Ex=Top Em=Top Wdw=1 (14)
1	Lilly FRET	0	64	5	00:00:00.000	De=2nd Ex=Top Em=Top Wdw=1 (142)
Results for Lilly FRET(1) - channel 1 window 1 (Counts)
	01	02	03	04	05	06	07	08	09	10	11	12	13	14	15	16	17	18	19	20	21	22	23	24
A	123	8639	5139	8300	9854	6507	8176	6480	5899	4663	6287	7381	9755	7959	7537	7252	4835	7242	6084	8190	6676	8227	8478	2829
B	2563	7677	6240	4407	5159	5010	7325	4786	6637	6824	5763	6824	14472	7037	7110	7227	5846	6846	7861	7064	6553	8194	7953	45
C	94	5148	7104	7139	13425	7305	7140	7601	8653	8727	8071	7156	4962	6443	6733	7120	5882	5996	6276	7030	7274	4005	6749	2733
D	2485	7723	6303	6058	4774	8236	3709	8273	6809	5498	6080	3328	12691	6185	7413	7482	6285	7751	5185	7484	4083	6114	7079	54
E	84	6364	5649	6754	12863	7150	8405	8049	6965	7106	6498	6197	4684	6184	7201	7163	7211	4094	7244	6758	6995	8494	6863	2587
F	2437	6668	8678	7934	4897	6095	4775	5483	5366	7488	6644	6700	13019	6732	6616	5107	6099	6004	7151	6556	6893	5145	7789	45
G	57	6349	7389	6772	12892	5524	6785	8653	4764	7062	7576	7174	4637	6637	7693	6124	6218	4515	6663	6663	7487	7325	5736	2726
H	2521	6929	7422	6375	4934	5795	6295	5920	6740	7062	6507	5064	12626	6442	6817	7121	4034	7451	5742	7640	5892	6416	6466	81
I	66	7578	8544	5374	12368	4880	5506	5129	6372	5390	7517	6574	4812	6341	7742	6593	6004	6347	7069	4241	7324	6839	6013	2726
J	2463	8070	6204	8158	4786	7504	5957	5752	6067	6091	6026	6657	12429	7841	6787	5693	5194	6103	5869	6735	5651	7636	6643	66
K	84	5404	6505	7297	12571	5500	7762	6130	7311	4965	7386	5260	4814	7162	7473	6592	6698	6177	5781	5899	7067	6042	6625	2636
L	2482	8723	5325	8951	4835	5372	5429	6752	7038	8097	6017	6683	12821	6984	6058	6763	6354	7371	6537	9161	6075	5188	6321	54
M	113	6910	4997	4696	12606	5379	5343	6349	6297	6725	5429	5883	4760	4589	4697	4692	7942	7102	7468	6185	6611	6521	4635	2630
N	2370	6548	4662	6502	4679	6110	5614	6551	5792	7239	6728	7632	12063	6518	6509	6645	6205	5713	7508	6266	6445	6422	6238	54
O	98	6404	7668	5639	12395	4637	7852	6326	7195	7262	7774	6565	4878	6547	5458	4211	8127	7213	9265	4811	5182	6072	7442	2717
P	2586	5100	6122	7135	9714	5707	5961	8928	7368	6684	7101	8080	9251	6426	7903	5451	6695	8668	8447	6183	7021	6315	6102	66
Plate information
Plate	Repeat	Barcode	Measured height	Chamber temperature at start	Chamber temperature at end	Humidity at start	Humidity at end	Ambient temperature at start	Ambient temperature at end	Group	Label	ScanX	ScanY	Measinfo	Kinetics	Measurement date
1	1	=""	14.85	24.51	24.36	29.1	29.2	23.38	23.33	1	Lilly FRET(1)	0	0	De=2nd Ex=Top Em=Top Wdw=1 (142)	0	06-03-24 13:11:17
Background information
Plate	Label	Result	Signal	Flashes/Time	Meastime	MeasInfo
1	Lilly FRET	0	124	20	00:00:00.000	De=1st Ex=Top Em=Top Wdw=1 (14)
1	Lilly FRET	0	64	5	00:00:00.000	De=2nd Ex=Top Em=Top Wdw=1 (142)
Results for Lilly FRET(1) - channel 2 window 1 (Counts)
	01	02	03	04	05	06	07	08	09	10	11	12	13	14	15	16	17	18	19	20	21	22	23	24
A	4002	140909	141057	139668	139920	139290	139897	140110	138613	140039	137646	139779	136765	137814	137373	140931	138982	137824	138048	137276	135720	137756	137032	138222
B	142169	139493	140039	140256	138691	138846	137767	137763	137875	137478	137515	137549	135751	137193	137001	139196	135082	138836	138166	137472	137490	134038	136924	272
C	2695	137024	135291	136261	132982	133922	134474	134614	134212	133894	134229	134704	134350	134807	133068	135497	134789	132524	131495	131820	134352	132965	134109	134652
D	138724	136214	133945	135600	134974	134133	134145	139963	133216	134643	134411	131558	131107	134386	133345	132970	134016	133871	134095	134350	132454	134141	132670	1079
E	1450	134548	133321	133732	130496	133111	141781	132527	132670	131408	131507	132550	132439	131829	131943	134311	131600	131914	131946	133666	131492	131083	130840	132304
F	136719	132858	133714	133765	131556	132627	132031	131987	131064	131007	129595	131963	129894	131765	131073	133291	129470	131059	130381	131983	133031	132690	130499	488
G	206	135411	139113	137901	135073	134359	135793	135699	133944	137654	138288	134239	136794	137618	137627	136239	136167	135697	136172	135490	135973	136802	132690	137647
H	139335	137792	137967	139215	138586	137882	135947	135297	137770	136847	135435	137569	137055	135932	136068	138735	137436	135951	135144	135658	136016	136038	135382	2645
I	353	137533	135890	138228	134923	134671	134814	135329	135058	135343	134048	135878	135036	136126	134825	138032	133969	135052	136367	135572	135936	134158	134989	134772
J	136552	134813	141219	133856	132599	132253	131026	132909	133002	133633	132071	134549	131933	134570	133730	135400	131053	132229	131327	133685	134577	134162	131718	2305
K	1853	135455	135162	134292	132748	132557	134269	132679	131876	132696	133313	134341	134548	132647	131779	134522	132585	131119	132086	130662	130763	133383	133660	131563
L	138134	134513	134650	135944	134782	133853	132237	134850	133487	133859	132236	134788	130276	134285	133461	135116	132627	132250	132760	131674	131519	132562	132446	1010
M	2160	134214	134961	136055	132682	134373	134960	134219	132138	132106	132273	134012	133104	132705	133047	135384	132710	131062	132056	132531	131835	133363	131966	132395
N	136382	132435	133248	133407	132169	131121	130098	129274	129570	130044	130512	131671	128578	130007	131502	131185	129823	131271	129576	140182	128589	127662	129267	582
O	2515	139232	138991	139229	136422	138003	137953	135017	135505	136877	135705	137681	137620	135115	136634	135606	133461	135571	133205	132419	133687	133881	134476	136145
P	140645	136633	137027	136914	136687	135583	136807	135463	135530	133543	136087	133879	136606	134079	135607	136034	136048	132962	130315	133648	134979	134069	133077	2767
Basic assay information
Assay ID:				19225
Assay Started:				06-03-24 13:06:23
Assay Finished:				06-03-24 13:11:24
Assay Exported:				06-03-24 13:11:24
Protocol ID:				100202
Protocol Name:				Lilly FRET_384
Serial#:				="1040204"
Protocol information
Protocol:
Protocol name				Lilly FRET_384
Number of assay repeats				1
Start assay repeat each				N/A
Number of plate repeats				1
Start plate repeat each				N/A
Is label meas. height used				Yes
Height of measurement				Defined in label
Is gripper height used				No
Mode of measurement				By Columns bi-directional
Rotated plate				No
Soft move				No
Protocol notes
Plate type:
Name of the plate type				384 OptiPlate
Number of rows				16
Number of columns				24
Number of the wells in the plate				384
Height of the plate				14.35 mm
Coordinates of corners:
384 OptiPlate + Lilly FRET
12.1 mm x------------------------------------------------------- x 115.6 mm
9 mm 9 mm
12.1 mm x------------------------------------------------------- x 115.6 mm
76.5 mm 76.5 mm
Platemap:
Plate				1
Group				1
	01	02	03	04	05	06	07	08	09	10	11	12	13	14	15	16	17	18	19	20	21	22	23	24
A	-	-	-	-	-	-	-	-	-	-	-	-	-	-	-	-	-	-	-	-	-	-	-	-
B	-	-	-	-	-	-	-	-	-	-	-	-	-	-	-	-	-	-	-	-	-	-	-	-
C	-	-	-	-	-	-	-	-	-	-	-	-	-	-	-	-	-	-	-	-	-	-	-	-
D	-	-	-	-	-	-	-	-	-	-	-	-	-	-	-	-	-	-	-	-	-	-	-	-
E	-	-	-	-	-	-	-	-	-	-	-	-	-	-	-	-	-	-	-	-	-	-	-	-
F	-	-	-	-	-	-	-	-	-	-	-	-	-	-	-	-	-	-	-	-	-	-	-	-
G	-	-	-	-	-	-	-	-	-	-	-	-	-	-	-	-	-	-	-	-	-	-	-	-
H	-	-	-	-	-	-	-	-	-	-	-	-	-	-	-	-	-	-	-	-	-	-	-	-
I	-	-	-	-	-	-	-	-	-	-	-	-	-	-	-	-	-	-	-	-	-	-	-	-
J	-	-	-	-	-	-	-	-	-	-	-	-	-	-	-	-	-	-	-	-	-	-	-	-
K	-	-	-	-	-	-	-	-	-	-	-	-	-	-	-	-	-	-	-	-	-	-	-	-
L	-	-	-	-	-	-	-	-	-	-	-	-	-	-	-	-	-	-	-	-	-	-	-	-
M	-	-	-	-	-	-	-	-	-	-	-	-	-	-	-	-	-	-	-	-	-	-	-	-
N	-	-	-	-	-	-	-	-	-	-	-	-	-	-	-	-	-	-	-	-	-	-	-	-
O	-	-	-	-	-	-	-	-	-	-	-	-	-	-	-	-	-	-	-	-	-	-	-	-
P	-	-	-	-	-	-	-	-	-	-	-	-	-	-	-	-	-	-	-	-	-	-	-	-
- - Undefined
Calculations:
Plate				1
Formula index				Calc 1
Formula name				Label ratio
Formula				Label ratio where X = Lilly FRET(1) channel 1 window 1 Y = Lilly FRET(1) channel 2 window 1
Auto export parameters:
Export format				Plate2
Include basic assay information				Yes
Place assay information at				End of file
Include basic plate information				Yes
Place plate information at				Beginning of plate
Include protocol information				Yes
Protocol info level				Large
Include error and warning information				Yes
Include background information				Yes
Add plate number to the file name				Yes
Each plate to separate file				No
Field separator to use				System
File name format				<DefaultDataFolder>\<Date>\<ProtocolName>_<AssayID>.csv
Operations:
Plate 1
Group 1
Measurement
Label				Lilly FRET(1)
Labels:
Lilly FRET				6000025
Light source				Laser
Top mirror				LANCE/DELFIA Bias
Bottom mirror				N/A
Exc. filter				N/A
Using of excitation filter				Top
Ems. filter				APC 665
Using of emission filter				Top
2nd ems. filter				Europium 615
Using of 2nd emission filter				Top
Measurement height				7.3 mm
Cycle				16600
Delay				30
Number of flashes				20
Number of flashes for 2nd detector				5
Number of sequence windows				1
Total time of windows				500
Excitation light				100%
Reference excitation light				100%
Reference AD gain				4
Reference signal				323509
Last edited				13-06-14 09:17:06
Last edited by				EnVision
Factory preset				No
Filters:
APC 665				205
Filter type				Emission
Description				M665 CWL=665nm BW=7 5nm Tmin=75%
Used with				Luminescence DELFIA - Time-resolved Fluorescence Fluorescence Intensity LANCE - Time-resolved Fluorescence
Last edited				26-02-19 14:51:38
Last edited by				Installation
Factory preset				Yes
Europium 615				203
Filter type				Emission
Description				M615 CWL=615nm BW=8 5nm Tmin=80%
Used with				Luminescence DELFIA - Time-resolved Fluorescence Fluorescence Intensity LANCE - Time-resolved FluorescenceLuminescence Absorbance DELFIA - Time-resolved Fluorescence Fluorescence Intensity LANCE - Time-resolved Fluorescence
Last edited				26-02-19 14:51:38
Last edited by				Installation
Factory preset				Yes
Mirror modules:
LANCE/DELFIA Bias				445
Used by				Top
Dual				No
Bias				Yes
Description				D400
Used with				Luminescence DELFIA - Time-resolved Fluorescence Fluorescence Intensity LANCE - Time-resolved Fluorescence
Last edited				26-02-19 14:51:38
Last edited by				Installation
Factory preset				Yes
Instrument:
Serial number				1040204
Nickname				EnVision
Normalization:
Notifications for plate 1 repeat 1:
WARNING: Plate height defined in the plate editor does not match the actual plate height. Measured height is 14.85 mm. Plate editor height is 14.35 mm. The results may be affected.
Exported with EnVision Workstation version 1.14.3049.528
