## Supplementary material for "Genome-wide arrayed CRISPR activation screen for prion protein modulators": Plate_LXIX_B.csv

Plate information
Plate	Repeat	Barcode	Measured height	Chamber temperature at start	Chamber temperature at end	Humidity at start	Humidity at end	Ambient temperature at start	Ambient temperature at end	Formula	Measurement date
1	1	=""	N/A	N/A	N/A	N/A	N/A	N/A	N/A	Calc 1: Label ratio = X / Y where X = Lilly FRET(1) channel 1 window 1 Y = Lilly FRET(1) channel 2 window 1	06-03-24 13:17:09
Background information
Plate	Label	Result	Signal	Flashes/Time	Meastime	MeasInfo
1	Lilly FRET	0	108	20	00:00:00.000	De=1st Ex=Top Em=Top Wdw=1 (14)
1	Lilly FRET	0	73	5	00:00:00.000	De=2nd Ex=Top Em=Top Wdw=1 (142)
Calculated results: Calc 1: Label ratio = X / Y where X = Lilly FRET(1) channel 1 window 1 Y = Lilly FRET(1) channel 2 window 1
	01	02	03	04	05	06	07	08	09	10	11	12	13	14	15	16	17	18	19	20	21	22	23	24
A	0.0440545809	0.06215511187	0.03850854009	0.05974053899	0.06822060026	0.0489057148	0.05807182492	0.04780916764	0.04284274194	0.03930854673	0.04684974602	0.05299559091	0.07042588456	0.0581440483	0.05328965447	0.05272507998	0.03197889872	0.05277241078	0.04313169134	0.05951045385	0.05019271005	0.05892275648	0.06104689395	0.02084186478
B	0.01866538605	0.05860477045	0.0450391785	0.03443895755	0.03618938635	0.0386347749	0.05439297355	0.03639595198	0.04755081615	0.04959464863	0.04294580597	0.04969817009	0.10545853308	0.05023556998	0.05212846384	0.05139892318	0.04015076903	0.04615741177	0.05573765715	0.05032440586	0.04451211611	0.06160764805	0.05905851476	0.04338394794
C	0.04445506692	0.0387716602	0.05279131997	0.05510656637	0.09136915647	0.0560951629	0.05354723602	0.05535874407	0.06530894696	0.06175812833	0.05980721811	0.05511822796	0.03613131629	0.04943210764	0.05001623185	0.05547894425	0.04311932011	0.04533047452	0.04938916786	0.05340210246	0.05652090469	0.03139354462	0.04976280231	0.02024285492
D	0.01773157392	0.05785510637	0.04812000206	0.04599632914	0.03439586838	0.05979294165	0.03054304537	0.05819144402	0.05222186425	0.04396517199	0.04724544129	0.0251108723	0.10576314123	0.04919548457	0.05570099003	0.05618329492	0.04849347533	0.05826604779	0.03982851817	0.05394113893	0.03218489957	0.04486415589	0.05598430936	0.11797752809
E	0.05202702703	0.04747809702	0.04496952355	0.05139866396	0.09846379379	0.0544656414	0.05839547615	0.06560656066	0.05910786012	0.05259017187	0.05063175799	0.04778773249	0.03740438644	0.04762487009	0.05474383085	0.05584048606	0.05599817024	0.03097224536	0.05663569756	0.05125231394	0.0554934688	0.0637688446	0.05526309775	0.01974929494
F	0.0175998474	0.05005609993	0.06662594419	0.06120345794	0.03568255511	0.04966793236	0.03916024706	0.04347307155	0.04270616639	0.05814271393	0.05437791298	0.05036468907	0.09060607447	0.05174015688	0.04919587316	0.04229062883	0.04843112621	0.04375147938	0.05252928668	0.05123411758	0.05057929582	0.03816875819	0.06073790728	0.03607937462
G	0.12631578947	0.04866789569	0.05391517365	0.05147215039	0.0910652679	0.04346058613	0.0490152308	0.06389494789	0.0355824793	0.05250951259	0.05707863188	0.05575923885	0.03466880104	0.04969497066	0.05635947106	0.04677682624	0.04952965751	0.03557961907	0.05061624277	0.05132802025	0.05780221995	0.05369341335	0.04466458377	0.0275524038
H	0.01823272959	0.05128038991	0.05407729074	0.0475249524	0.03528288751	0.04491543165	0.04627778303	0.04566773458	0.05305299539	0.05424606356	0.05020855635	0.04062335073	0.09646410621	0.04752275025	0.05468122803	0.05594993069	0.03316582185	0.05594095727	0.04496941728	0.05773752311	0.04199533948	0.04779830491	0.04998826739	0.03660477454
I	0.29333333333	0.05734486616	0.06125343432	0.04317414553	0.08857877995	0.03919678597	0.04214970082	0.04086357076	0.04886919135	0.04228087026	0.05573166071	0.04613908165	0.03615074683	0.04724652372	0.05884054903	0.04782207631	0.04726409281	0.04806288852	0.04971137471	0.03329602891	0.05293704862	0.04993227854	0.04467302575	0.01942458535
J	0.0173303347	0.05974342584	0.04791273118	0.06309942217	0.03591075908	0.05883185577	0.05022687709	0.04787305272	0.04699126316	0.04814220285	0.04574793342	0.04773111497	0.09592302351	0.05947813822	0.04940585551	0.04096023228	0.03839702887	0.04321683858	0.04180581972	0.04825421145	0.04171615091	0.05576560257	0.05152865263	0.02565028902
K	0.75000	0.04226712884	0.05074365054	0.05514363062	0.09682551595	0.04001793777	0.05921322275	0.04804816062	0.05463857997	0.03682077813	0.05444324485	0.0390811546	0.03545138418	0.0538496928	0.05910628988	0.04902599864	0.04995594376	0.0465907444	0.0430170668	0.04478490122	0.05306895282	0.04408667323	0.05456508753	0.01916473566
L	0.01761470599	0.06653995219	0.04236291943	0.06856614246	0.03611523612	0.04293886996	0.04185575907	0.05294056137	0.05133833213	0.06242241134	0.04859234108	0.0493722175	0.10217892295	0.05121208555	0.04502745485	0.05005198277	0.04559992619	0.05551438388	0.05069430454	0.06901943767	0.04613025451	0.03815396766	0.04703009714	0.06291390728
M	0.0598540146	0.05387725975	0.03809509464	0.03638785616	0.09469276066	0.04050337466	0.04043579237	0.04943857134	0.05376495129	0.0493879779	0.04014601259	0.04499842741	0.03763669218	0.03291498758	0.03473437972	0.03487666119	0.05685716426	0.05229890686	0.05632131241	0.04633768334	0.04914443395	0.0488993663	0.03425215742	0.02036879986
N	0.0181360569	0.05395787834	0.03833812114	0.05068494197	0.03480118479	0.0483129187	0.0448390238	0.05319895631	0.04561024533	0.05332715763	0.04909818104	0.05466007759	0.08208822	0.04933946316	0.04917508827	0.04907404559	0.04714206947	0.04190699143	0.0575741632	0.04094760933	0.04855330651	0.04974333525	0.04865327129	0.35593220339
O	0.02318229715	0.0499907107	0.05564739919	0.04196569228	0.09175247965	0.03544552296	0.05891520513	0.04767120468	0.05511667565	0.05352914006	0.05493744382	0.04888335091	0.03499154026	0.04780964596	0.0400345176	0.02994994848	0.06052028277	0.05259538598	0.07153802241	0.03610714523	0.0383530489	0.04582585877	0.04815484913	0.01917808219
P	0.01782869659	0.04074092892	0.04914830273	0.05325143776	0.06968587873	0.04530325851	0.04503057048	0.06370620887	0.05626070276	0.05291013113	0.05570175439	0.05955764425	0.06382364694	0.04721680745	0.05613658248	0.04148337672	0.05425194923	0.06732871244	0.06716406841	0.05072016078	0.05199571571	0.04673227961	0.04767832137	0.01937377691
Plate information
Plate	Repeat	Barcode	Measured height	Chamber temperature at start	Chamber temperature at end	Humidity at start	Humidity at end	Ambient temperature at start	Ambient temperature at end	Group	Label	ScanX	ScanY	Measinfo	Kinetics	Measurement date
1	1	=""	14.85	24.33	24.36	29.1	29.4	23.31	23.33	1	Lilly FRET(1)	0	0	De=1st Ex=Top Em=Top Wdw=1 (14)	0	06-03-24 13:17:09
Background information
Plate	Label	Result	Signal	Flashes/Time	Meastime	MeasInfo
1	Lilly FRET	0	108	20	00:00:00.000	De=1st Ex=Top Em=Top Wdw=1 (14)
1	Lilly FRET	0	73	5	00:00:00.000	De=2nd Ex=Top Em=Top Wdw=1 (142)
Results for Lilly FRET(1) - channel 1 window 1 (Counts)
	01	02	03	04	05	06	07	08	09	10	11	12	13	14	15	16	17	18	19	20	21	22	23	24
A	113	8673	5420	8335	9515	6782	8048	6622	6035	5503	6493	7356	9773	8089	7369	7301	4401	7238	5898	8169	6837	8034	8355	2901
B	2643	8226	6294	4826	5060	5361	7543	5017	6604	6821	5937	6825	14233	6920	7171	7093	5422	6373	7652	6973	6183	8384	8146	60
C	93	5323	7201	7480	12241	7531	7233	7532	8777	8257	8004	7373	4858	6598	6779	7483	5855	5962	6521	7051	7657	4087	6640	2729
D	2451	7914	6541	6240	4682	8334	4103	7782	6970	5928	6353	3318	13861	6598	7511	7533	6507	7808	5342	7269	4328	5986	7450	42
E	77	6400	6035	6894	12896	7246	7776	9184	7814	6952	6668	6246	5159	6232	7190	7371	7345	4091	7498	6894	7647	8371	7254	2598
F	2399	6692	8944	8255	4699	6985	5180	6192	5625	7656	7642	6698	11879	6794	6485	5586	6245	5730	6892	6742	6723	4979	7971	60
G	60	6547	7439	7026	12934	5880	6697	8700	4840	7245	7770	7437	4678	6810	7774	6276	7066	4784	6842	6814	8030	7247	5947	5284
H	2572	7123	7422	6590	4916	6222	6365	6329	7368	7376	6801	5542	13166	6533	7901	7992	4567	7701	6139	7809	5803	6463	6817	69
I	66	7843	8249	5870	11946	5327	5741	5578	6638	6075	7437	6250	4872	6432	8338	6584	6290	6487	6743	4552	7242	6599	5976	2573
J	2358	8038	6417	8474	4824	7897	7040	6435	6309	6538	6060	6409	12571	8434	6669	5530	5128	5786	5583	6425	5585	7419	6708	142
K	69	5731	6827	7333	12902	5265	7946	6409	7286	4925	7312	5172	4710	7257	7808	6468	6520	6108	5714	5937	7063	5819	7125	2506
L	2386	8962	5694	9265	4864	6012	5626	7088	6970	8347	6526	6909	13257	6963	6019	6740	5931	7416	6794	9225	6197	5024	6202	57
M	82	7248	5058	4835	12527	5449	5467	6622	7655	6605	5389	6009	5228	4427	4603	4653	7591	6942	7498	6189	6554	6451	4497	2714
N	2486	7066	5018	6634	4594	6303	5894	6973	5912	6908	6408	7101	10576	6450	6462	6381	6156	5442	7441	5296	6323	6415	6315	42
O	132	6996	7540	5754	12590	4875	8052	6485	7563	7301	7456	6630	4736	6486	5428	4069	8210	7113	9524	4881	5194	6182	6441	2590
P	2507	5613	6818	7352	9577	6166	6194	8665	7655	7158	7620	7984	8625	6322	7579	5545	7313	9024	9056	6814	6942	6206	6435	99
Plate information
Plate	Repeat	Barcode	Measured height	Chamber temperature at start	Chamber temperature at end	Humidity at start	Humidity at end	Ambient temperature at start	Ambient temperature at end	Group	Label	ScanX	ScanY	Measinfo	Kinetics	Measurement date
1	1	=""	14.85	24.33	24.36	29.1	29.4	23.31	23.33	1	Lilly FRET(1)	0	0	De=2nd Ex=Top Em=Top Wdw=1 (142)	0	06-03-24 13:17:09
Background information
Plate	Label	Result	Signal	Flashes/Time	Meastime	MeasInfo
1	Lilly FRET	0	108	20	00:00:00.000	De=1st Ex=Top Em=Top Wdw=1 (14)
1	Lilly FRET	0	73	5	00:00:00.000	De=2nd Ex=Top Em=Top Wdw=1 (142)
Results for Lilly FRET(1) - channel 2 window 1 (Counts)
	01	02	03	04	05	06	07	08	09	10	11	12	13	14	15	16	17	18	19	20	21	22	23	24
A	2565	139538	140748	139520	139474	138675	138587	138509	140864	139995	138592	138804	138770	139120	138282	138473	137622	137155	136744	137270	136215	136348	136862	139191
B	141599	140364	139745	140132	139820	138761	138676	137845	138883	137535	138244	137329	134963	137751	137564	137999	135041	138071	137286	138561	138906	136087	137931	1383
C	2092	137291	136405	135737	133973	134254	135077	136058	134392	133699	133830	133767	134454	133476	135536	134880	135786	131523	132033	132036	135472	130186	133433	134813
D	138228	136790	135931	135663	136121	139381	134335	133731	133469	134834	134468	132134	131057	134118	134845	134079	134183	134006	134125	134758	134473	133425	133073	356
E	1480	134799	134202	134128	130972	133038	133161	139986	132199	132192	131696	130703	137925	130856	131339	132001	131165	132086	132390	134511	137800	131271	131263	131549
F	136308	133690	134242	134878	131689	140634	132277	142433	131714	131676	140535	132990	131106	131310	131820	132086	128946	130967	131203	131592	132920	130447	131236	1663
G	475	134524	137976	136501	142030	135295	136631	136161	136022	137975	136128	133377	134934	137036	137936	134169	142662	134459	135174	132754	138922	134970	133148	191780
H	141065	138903	137248	138664	139331	138527	137539	138588	138880	135973	135455	136424	136486	137471	144492	142842	137702	137663	136515	135250	138182	135214	136372	1885
I	225	136769	134670	135961	134863	135904	136205	136503	135832	143682	133443	135460	134769	136137	141705	137677	133082	134969	135643	136713	136804	132159	133772	132461
J	136062	134542	133931	134296	134333	134230	140164	134418	134259	135806	132465	134273	131053	141800	134984	135009	133552	133883	133546	133149	133881	133039	130180	5536
K	92	135590	134539	132980	133250	131566	134193	133387	133349	133756	134305	132340	132858	134764	132101	131930	130515	131099	132831	132567	133091	131990	130578	130761
L	135455	134686	134410	135125	134680	140013	134414	133886	135766	133718	134301	139937	129743	135964	133674	134660	130066	133587	134019	133658	134337	131677	131873	906
M	1370	134528	132773	132874	132291	134532	135202	133944	142379	133737	134235	133538	138907	134498	132520	133413	133510	132737	133129	133563	133362	131924	131291	133243
N	137075	130954	130888	130887	132007	130462	131448	131074	129620	129540	130514	129912	128837	130727	131408	130028	130584	129859	129242	129336	130228	128962	129796	118
O	5694	139946	135496	137112	137217	137535	136671	136036	137218	136393	135718	135629	135347	135663	135583	135860	135657	135240	133132	135181	135426	134902	133756	135050
P	140616	137773	138723	138062	137431	136105	137551	136015	136063	135286	136800	134055	135138	133893	135010	133668	134797	134029	134834	134345	133511	132799	134967	5110
Basic assay information
Assay ID:				19226
Assay Started:				06-03-24 13:12:15
Assay Finished:				06-03-24 13:17:17
Assay Exported:				06-03-24 13:17:17
Protocol ID:				100202
Protocol Name:				Lilly FRET_384
Serial#:				="1040204"
Protocol information
Protocol:
Protocol name				Lilly FRET_384
Number of assay repeats				1
Start assay repeat each				N/A
Number of plate repeats				1
Start plate repeat each				N/A
Is label meas. height used				Yes
Height of measurement				Defined in label
Is gripper height used				No
Mode of measurement				By Columns bi-directional
Rotated plate				No
Soft move				No
Protocol notes
Plate type:
Name of the plate type				384 OptiPlate
Number of rows				16
Number of columns				24
Number of the wells in the plate				384
Height of the plate				14.35 mm
Coordinates of corners:
384 OptiPlate + Lilly FRET
12.1 mm x------------------------------------------------------- x 115.6 mm
9 mm 9 mm
12.1 mm x------------------------------------------------------- x 115.6 mm
76.5 mm 76.5 mm
Platemap:
Plate				1
Group				1
	01	02	03	04	05	06	07	08	09	10	11	12	13	14	15	16	17	18	19	20	21	22	23	24
A	-	-	-	-	-	-	-	-	-	-	-	-	-	-	-	-	-	-	-	-	-	-	-	-
B	-	-	-	-	-	-	-	-	-	-	-	-	-	-	-	-	-	-	-	-	-	-	-	-
C	-	-	-	-	-	-	-	-	-	-	-	-	-	-	-	-	-	-	-	-	-	-	-	-
D	-	-	-	-	-	-	-	-	-	-	-	-	-	-	-	-	-	-	-	-	-	-	-	-
E	-	-	-	-	-	-	-	-	-	-	-	-	-	-	-	-	-	-	-	-	-	-	-	-
F	-	-	-	-	-	-	-	-	-	-	-	-	-	-	-	-	-	-	-	-	-	-	-	-
G	-	-	-	-	-	-	-	-	-	-	-	-	-	-	-	-	-	-	-	-	-	-	-	-
H	-	-	-	-	-	-	-	-	-	-	-	-	-	-	-	-	-	-	-	-	-	-	-	-
I	-	-	-	-	-	-	-	-	-	-	-	-	-	-	-	-	-	-	-	-	-	-	-	-
J	-	-	-	-	-	-	-	-	-	-	-	-	-	-	-	-	-	-	-	-	-	-	-	-
K	-	-	-	-	-	-	-	-	-	-	-	-	-	-	-	-	-	-	-	-	-	-	-	-
L	-	-	-	-	-	-	-	-	-	-	-	-	-	-	-	-	-	-	-	-	-	-	-	-
M	-	-	-	-	-	-	-	-	-	-	-	-	-	-	-	-	-	-	-	-	-	-	-	-
N	-	-	-	-	-	-	-	-	-	-	-	-	-	-	-	-	-	-	-	-	-	-	-	-
O	-	-	-	-	-	-	-	-	-	-	-	-	-	-	-	-	-	-	-	-	-	-	-	-
P	-	-	-	-	-	-	-	-	-	-	-	-	-	-	-	-	-	-	-	-	-	-	-	-
- - Undefined
Calculations:
Plate				1
Formula index				Calc 1
Formula name				Label ratio
Formula				Label ratio where X = Lilly FRET(1) channel 1 window 1 Y = Lilly FRET(1) channel 2 window 1
Auto export parameters:
Export format				Plate2
Include basic assay information				Yes
Place assay information at				End of file
Include basic plate information				Yes
Place plate information at				Beginning of plate
Include protocol information				Yes
Protocol info level				Large
Include error and warning information				Yes
Include background information				Yes
Add plate number to the file name				Yes
Each plate to separate file				No
Field separator to use				System
File name format				<DefaultDataFolder>\<Date>\<ProtocolName>_<AssayID>.csv
Operations:
Plate 1
Group 1
Measurement
Label				Lilly FRET(1)
Labels:
Lilly FRET				6000025
Light source				Laser
Top mirror				LANCE/DELFIA Bias
Bottom mirror				N/A
Exc. filter				N/A
Using of excitation filter				Top
Ems. filter				APC 665
Using of emission filter				Top
2nd ems. filter				Europium 615
Using of 2nd emission filter				Top
Measurement height				7.3 mm
Cycle				16600
Delay				30
Number of flashes				20
Number of flashes for 2nd detector				5
Number of sequence windows				1
Total time of windows				500
Excitation light				100%
Reference excitation light				100%
Reference AD gain				4
Reference signal				323509
Last edited				13-06-14 09:17:06
Last edited by				EnVision
Factory preset				No
Filters:
APC 665				205
Filter type				Emission
Description				M665 CWL=665nm BW=7 5nm Tmin=75%
Used with				Luminescence DELFIA - Time-resolved Fluorescence Fluorescence Intensity LANCE - Time-resolved Fluorescence
Last edited				26-02-19 14:51:38
Last edited by				Installation
Factory preset				Yes
Europium 615				203
Filter type				Emission
Description				M615 CWL=615nm BW=8 5nm Tmin=80%
Used with				Luminescence DELFIA - Time-resolved Fluorescence Fluorescence Intensity LANCE - Time-resolved FluorescenceLuminescence Absorbance DELFIA - Time-resolved Fluorescence Fluorescence Intensity LANCE - Time-resolved Fluorescence
Last edited				26-02-19 14:51:38
Last edited by				Installation
Factory preset				Yes
Mirror modules:
LANCE/DELFIA Bias				445
Used by				Top
Dual				No
Bias				Yes
Description				D400
Used with				Luminescence DELFIA - Time-resolved Fluorescence Fluorescence Intensity LANCE - Time-resolved Fluorescence
Last edited				26-02-19 14:51:38
Last edited by				Installation
Factory preset				Yes
Instrument:
Serial number				1040204
Nickname				EnVision
Normalization:
Notifications for plate 1 repeat 1:
WARNING: Plate height defined in the plate editor does not match the actual plate height. Measured height is 14.85 mm. Plate editor height is 14.35 mm. The results may be affected.
Exported with EnVision Workstation version 1.14.3049.528
