## Supplementary material for "Genome-wide arrayed CRISPR activation screen for prion protein modulators": Plate_LXV_A.csv

Plate information
Plate	Repeat	Barcode	Measured height	Chamber temperature at start	Chamber temperature at end	Humidity at start	Humidity at end	Ambient temperature at start	Ambient temperature at end	Formula	Measurement date
1	1	=""	N/A	N/A	N/A	N/A	N/A	N/A	N/A	Calc 1: Label ratio = X / Y where X = Lilly FRET(1) channel 1 window 1 Y = Lilly FRET(1) channel 2 window 1	28-02-24 13:02:13
Background information
Plate	Label	Result	Signal	Flashes/Time	Meastime	MeasInfo
1	Lilly FRET	0	119	20	00:00:00.000	De=1st Ex=Top Em=Top Wdw=1 (14)
1	Lilly FRET	0	71	5	00:00:00.000	De=2nd Ex=Top Em=Top Wdw=1 (142)
Calculated results: Calc 1: Label ratio = X / Y where X = Lilly FRET(1) channel 1 window 1 Y = Lilly FRET(1) channel 2 window 1
	01	02	03	04	05	06	07	08	09	10	11	12	13	14	15	16	17	18	19	20	21	22	23	24
A	0.04515659141	0.05859702683	0.05925325799	0.0420426923	0.07197738679	0.06547042378	0.06050852913	0.05722304076	0.05359018022	0.04871350712	0.04994738688	0.05449252424	0.0724325566	0.04728621908	0.05817323705	0.06588823429	0.06371332912	0.06354645277	0.06550613237	0.05669044303	0.06545275941	0.0642076307	0.06111414644	0.02071302071
B	0.01872342764	0.05538614724	0.05737802196	0.04843478079	0.03878801274	0.06054501113	0.0445093392	0.04550602358	0.05239742257	0.05021565439	0.04621185671	0.05392915454	0.12046923139	0.04892544252	0.05648072901	0.05814324284	0.05822311154	0.05245630409	0.0525749337	0.07217122317	0.05640985574	0.04517515112	0.07509598121	0.03523884103
C	0.02997002997	0.05529534033	0.051965031	0.04364093378	0.11432993926	0.0519894814	0.04944531802	0.04525525482	0.05449542339	0.06045655749	0.05754434863	0.05329187685	0.03776465651	0.04777752749	0.05313061487	0.05046664362	0.05459811111	0.05624972209	0.04420902291	0.05270732413	0.05696427406	0.0574726948	0.03693009994	0.02035377137
D	0.01837719544	0.04815456605	0.05379414725	0.03830739791	0.03769945896	0.0512711773	0.04604651498	0.0440704257	0.05540556149	0.03892241441	0.05411940277	0.04443699981	0.11600431265	0.05290955321	0.06684582276	0.05436317936	0.05902252933	0.0551470854	0.05479322968	0.05989625075	0.05415507713	0.04173787111	0.05585314868	0.13588850174
E	0.03549571603	0.06519870637	0.05034054326	0.05290328242	0.11188574013	0.05446123272	0.05670342763	0.05292966587	0.05636682861	0.05067207561	0.05949318713	0.06772015276	0.03876603273	0.05333164617	0.05830028539	0.04351134426	0.05424977393	0.04982440896	0.03918248261	0.04858320081	0.05061294559	0.05025420269	0.03706209984	0.02004013887
F	0.01776028246	0.05682591982	0.05072301109	0.05890920269	0.03945412782	0.05318254249	0.05294954064	0.03443570397	0.0518273541	0.05053317536	0.04141946257	0.04910102929	0.10646999357	0.05423139518	0.05133759739	0.04879893238	0.05194785825	0.05026299976	0.05412961489	0.06070402299	0.05582619949	0.04455873617	0.05889242597	0.18139534884
G	0.0480081716	0.05725656519	0.05978450268	0.05237100421	0.1118015166	0.04781110587	0.04219115415	0.04191573898	0.05454914203	0.04249513495	0.05263421331	0.04993014461	0.03801025582	0.05089928696	0.05753455683	0.06687119716	0.04596874011	0.05243750599	0.05030121568	0.05209564241	0.04858540983	0.05220010401	0.0425026361	0.02043503672
H	0.01830855857	0.05210048103	0.05192801315	0.04623845078	0.0389687028	0.05289087191	0.05707321059	0.04520570902	0.05410118512	0.04962010935	0.05019321597	0.05613743183	0.10970244849	0.05454598151	0.04648263063	0.03775242694	0.05017982654	0.05174828173	0.05074375162	0.05611564709	0.03771989538	0.04839168802	0.04868295916	0.02331908278
I	0.04004758128	0.05008668713	0.04782073559	0.05451866738	0.10171062733	0.05251432645	0.0569314201	0.04862942998	0.04888796389	0.04884904219	0.03390345766	0.05311380201	0.03714229299	0.06084082822	0.05044385666	0.04698899909	0.02925944349	0.04817497971	0.06468065294	0.04421962196	0.05019247006	0.04630103974	0.06852995342	0.02068540116
J	0.01880500623	0.05494735626	0.04882465836	0.05119641041	0.03798341084	0.04874232146	0.05426598837	0.05246620175	0.05325068368	0.03923413123	0.04320563775	0.03867855513	0.11081476833	0.03094355912	0.0588882655	0.05779470973	0.04148757242	0.04765368423	0.05249956378	0.05408309196	0.05423544606	0.04824169518	0.05304950408	0.03318250377
K	0.0396132252	0.05437495439	0.05392539862	0.04055668643	0.11222453875	0.05178418583	0.06626300219	0.04289347079	0.05428194225	0.03823805982	0.05458385346	0.04725794444	0.03869874471	0.05656750843	0.05247772726	0.05156883296	0.0449874801	0.0506459798	0.05132524297	0.05161795909	0.05186735706	0.05000365845	0.04689799594	0.02035287121
L	0.018774517	0.06020916048	0.05411781425	0.05220153024	0.03845652835	0.05022974944	0.05461636596	0.04902318122	0.05507012102	0.05063491606	0.05610506012	0.04629696873	0.10345896859	0.04684351792	0.05236554792	0.04973873214	0.0559874124	0.045216488	0.0545777338	0.04705407761	0.05683919331	0.05376991613	0.04787649253	0.02241353718
M	0.02862164198	0.05279207027	0.04680754706	0.04895196507	0.10704802479	0.05669958726	0.05262051163	0.05868712354	0.08013665565	0.04997398715	0.05141450511	0.04874668067	0.03917491293	0.04173069147	0.06062640151	0.05560787545	0.05219323812	0.03351042092	0.0441144227	0.05211671569	0.03904662327	0.0568255132	0.06172830545	0.01980585905
N	0.01801654421	0.05438118705	0.05323239159	0.05110733791	0.0384173298	0.05185141088	0.05027466848	0.04805204406	0.04109080377	0.04426660187	0.04589012245	0.05458814322	0.09722982424	0.11993052407	0.05223787466	0.05331937016	0.05026415876	0.05633121789	0.05023494106	0.04899248711	0.04330802798	0.04520366362	0.04992238709	0.02824478816
O	0.03512684695	0.05224652311	0.0607780152	0.05319817247	0.09504462071	0.04884723364	0.04950657543	0.04270865642	0.05048630663	0.05500490296	0.04818201454	0.06032841076	0.03806131462	0.0519124491	0.04745110141	0.0517992635	0.04039268261	0.04593021568	0.05487225915	0.05004480546	0.04017694472	0.03807240021	0.04956988331	0.02067956268
P	0.01826559612	0.06205902918	0.0639623031	0.05775712462	0.07271784085	0.0607490777	0.05283913356	0.05263461608	0.04184755533	0.05633688856	0.05479741958	0.03779092873	0.06866790912	0.0415653279	0.05631066548	0.0556315316	0.05617655694	0.05943611887	0.06053705353	0.0491324817	0.04227351405	0.05254799213	0.0532133008	0.0219832736
Plate information
Plate	Repeat	Barcode	Measured height	Chamber temperature at start	Chamber temperature at end	Humidity at start	Humidity at end	Ambient temperature at start	Ambient temperature at end	Group	Label	ScanX	ScanY	Measinfo	Kinetics	Measurement date
1	1	=""	14.8	24.19	24.16	30.3	30.5	23.31	23.53	1	Lilly FRET(1)	0	0	De=1st Ex=Top Em=Top Wdw=1 (14)	0	28-02-24 13:02:13
Background information
Plate	Label	Result	Signal	Flashes/Time	Meastime	MeasInfo
1	Lilly FRET	0	119	20	00:00:00.000	De=1st Ex=Top Em=Top Wdw=1 (14)
1	Lilly FRET	0	71	5	00:00:00.000	De=2nd Ex=Top Em=Top Wdw=1 (142)
Results for Lilly FRET(1) - channel 1 window 1 (Counts)
	01	02	03	04	05	06	07	08	09	10	11	12	13	14	15	16	17	18	19	20	21	22	23	24
A	124	8522	8557	6019	10211	9461	8648	8156	7553	6918	7120	7712	10090	6691	8209	9305	8963	8976	9272	8059	9195	8963	8613	2959
B	2726	8010	8219	6930	5616	8565	6310	6429	7408	7102	6618	7597	16462	6841	8479	8205	8060	7419	7474	10079	7942	6203	10582	45
C	120	7768	7234	6042	15585	7236	6855	6317	7585	8345	7928	7353	5219	6575	7363	7008	7654	7590	6005	7105	7856	7851	5129	2818
D	2620	6864	7535	5305	5219	7133	6389	6080	7675	5405	7543	5969	15386	7283	9303	7505	8200	7628	7559	8221	7418	5764	7695	39
E	87	8951	6896	7235	14845	7454	7805	7168	7994	6895	8095	9788	5259	7165	7865	5947	7379	6881	5345	6721	6899	6771	4984	2736
F	2495	7761	7005	8049	5548	7209	7187	4719	7099	6824	5606	6669	13902	7331	6991	6582	6966	6775	7822	8112	7506	5926	7844	39
G	94	7884	8406	7320	15186	6591	5755	5855	7531	6027	7361	6826	5248	7174	8129	9111	6388	7665	6972	7142	6682	7227	5885	2902
H	2637	7311	7202	6676	5547	7397	8382	6474	7756	6988	7014	7895	14987	7528	6412	5285	7018	7243	7041	7787	5264	6800	6757	60
I	101	7049	6605	8030	14044	7661	7947	6784	6812	6778	4684	7426	5267	8395	6961	6595	4000	6590	9169	6141	7015	6417	9489	2884
J	2673	7609	6767	7097	5399	6697	7467	7230	7302	5422	6229	5340	14833	4301	8187	8010	5772	6486	7221	7450	7685	6641	7242	66
K	127	7451	7454	5499	15018	7018	9116	6241	7442	5449	7521	6475	5321	7652	7145	7036	6414	6966	7008	6982	7062	6834	6405	2772
L	2685	8371	7616	7232	5314	6854	7492	6725	7563	7034	7737	6375	14013	6440	7770	6863	7757	6268	7501	6532	7931	7411	6624	151
M	114	7254	6408	6726	14473	7693	7257	8048	10790	6820	6997	6682	5388	5676	8219	7558	7163	4592	6036	7123	5303	7751	8504	2730
N	2533	7548	7158	6953	5214	6968	6809	6500	5533	5830	6101	7254	12790	15605	7116	7128	6793	7456	6746	6482	5796	6036	6786	84
O	126	7427	8590	7452	13217	6890	6938	5921	7101	7797	6692	8395	5300	7139	6458	7216	5604	6329	7455	6925	5513	5287	6984	2911
P	2648	8787	8986	8054	10233	8431	7423	7297	5880	7659	7509	5230	9285	5691	7739	7607	7845	8190	8427	6700	5837	7180	7371	92
Plate information
Plate	Repeat	Barcode	Measured height	Chamber temperature at start	Chamber temperature at end	Humidity at start	Humidity at end	Ambient temperature at start	Ambient temperature at end	Group	Label	ScanX	ScanY	Measinfo	Kinetics	Measurement date
1	1	=""	14.8	24.19	24.16	30.3	30.5	23.31	23.53	1	Lilly FRET(1)	0	0	De=2nd Ex=Top Em=Top Wdw=1 (142)	0	28-02-24 13:02:13
Background information
Plate	Label	Result	Signal	Flashes/Time	Meastime	MeasInfo
1	Lilly FRET	0	119	20	00:00:00.000	De=1st Ex=Top Em=Top Wdw=1 (14)
1	Lilly FRET	0	71	5	00:00:00.000	De=2nd Ex=Top Em=Top Wdw=1 (142)
Results for Lilly FRET(1) - channel 2 window 1 (Counts)
	01	02	03	04	05	06	07	08	09	10	11	12	13	14	15	16	17	18	19	20	21	22	23	24
A	2746	145434	144414	143164	141864	144508	142922	142530	140940	142014	142550	141524	139302	141500	141113	141224	140677	141251	141544	142158	140483	139594	140933	142857
B	145593	144621	143243	143079	144787	141465	141768	141278	141381	141430	143210	140870	136649	139825	150122	141117	138433	141432	142159	139654	140791	137310	140913	1277
C	4004	140482	139209	138448	136316	139182	138638	139586	139186	138033	137772	137976	138198	137617	138583	138864	140188	134934	135832	134801	137911	136604	138884	138451
D	142568	142541	140071	138485	138437	139123	138751	137961	138524	138866	139377	134325	132633	137650	139171	138053	138930	138321	137955	137254	136977	138100	137772	287
E	2451	137288	136987	136759	132680	136868	137646	135425	141821	136071	136066	144536	135660	134348	134905	136677	136019	138105	136413	138340	136309	134735	134477	136526
F	140482	136575	138103	136634	140619	135552	135733	137038	136974	135040	135347	135822	130572	135180	136177	134880	134096	134791	144505	133632	134453	132993	133192	215
G	1958	137696	140605	139772	135830	137855	136403	139685	138059	141828	139852	136711	138068	140945	141289	136247	138964	146174	138605	137094	137531	138448	138462	142011
H	144031	140325	138692	144382	142345	139854	146864	143212	143361	140830	139740	140637	136615	138012	137944	139991	139857	139966	138756	138767	139555	140520	138796	2573
I	2522	140736	138120	147289	138078	145884	139589	139504	139339	138754	138157	139813	141806	137983	137995	140352	136708	136793	141758	138875	139762	138593	138465	139422
J	142143	138478	138598	138623	142141	137396	137600	137803	137125	138196	144171	138061	133854	138995	139026	138594	139126	136107	137544	137751	141697	137661	136514	1989
K	3206	137030	138228	135588	133821	135524	137573	145500	137099	142502	137788	137014	137498	135272	136153	136439	142573	137543	136541	135263	136155	136670	136573	136197
L	143013	139032	140730	138540	138182	136453	137175	137180	137334	138916	137902	137698	135445	137479	148380	137981	138549	138622	137437	138819	139534	137828	138356	6737
M	3983	137407	136901	137400	135201	135680	137912	137134	134645	136471	136090	137076	137537	136015	135568	135916	137240	137032	136826	136674	135812	136400	137765	137838
N	140593	138798	134467	136047	135720	134384	135436	135270	134653	131702	132948	132886	131544	130117	136223	133685	135146	132360	134289	132306	133832	133529	135931	2974
O	3587	142153	141334	140080	139061	141052	140143	138637	140652	141751	138890	139155	139249	137520	136098	139307	138738	137796	135861	138376	137218	138867	140892	140767
P	144972	141591	140489	139446	140722	138784	140483	138635	140510	135950	137032	138393	135216	136917	137434	136739	139649	137795	139204	136366	138077	136637	138518	4185
Basic assay information
Assay ID:				19211
Assay Started:				28-02-24 12:57:19
Assay Finished:				28-02-24 13:02:20
Assay Exported:				28-02-24 13:02:20
Protocol ID:				100202
Protocol Name:				Lilly FRET_384
Serial#:				="1040204"
Protocol information
Protocol:
Protocol name				Lilly FRET_384
Number of assay repeats				1
Start assay repeat each				N/A
Number of plate repeats				1
Start plate repeat each				N/A
Is label meas. height used				Yes
Height of measurement				Defined in label
Is gripper height used				No
Mode of measurement				By Columns bi-directional
Rotated plate				No
Soft move				No
Protocol notes
Plate type:
Name of the plate type				384 OptiPlate
Number of rows				16
Number of columns				24
Number of the wells in the plate				384
Height of the plate				14.35 mm
Coordinates of corners:
384 OptiPlate + Lilly FRET
12.1 mm x------------------------------------------------------- x 115.6 mm
9 mm 9 mm
12.1 mm x------------------------------------------------------- x 115.6 mm
76.5 mm 76.5 mm
Platemap:
Plate				1
Group				1
	01	02	03	04	05	06	07	08	09	10	11	12	13	14	15	16	17	18	19	20	21	22	23	24
A	-	-	-	-	-	-	-	-	-	-	-	-	-	-	-	-	-	-	-	-	-	-	-	-
B	-	-	-	-	-	-	-	-	-	-	-	-	-	-	-	-	-	-	-	-	-	-	-	-
C	-	-	-	-	-	-	-	-	-	-	-	-	-	-	-	-	-	-	-	-	-	-	-	-
D	-	-	-	-	-	-	-	-	-	-	-	-	-	-	-	-	-	-	-	-	-	-	-	-
E	-	-	-	-	-	-	-	-	-	-	-	-	-	-	-	-	-	-	-	-	-	-	-	-
F	-	-	-	-	-	-	-	-	-	-	-	-	-	-	-	-	-	-	-	-	-	-	-	-
G	-	-	-	-	-	-	-	-	-	-	-	-	-	-	-	-	-	-	-	-	-	-	-	-
H	-	-	-	-	-	-	-	-	-	-	-	-	-	-	-	-	-	-	-	-	-	-	-	-
I	-	-	-	-	-	-	-	-	-	-	-	-	-	-	-	-	-	-	-	-	-	-	-	-
J	-	-	-	-	-	-	-	-	-	-	-	-	-	-	-	-	-	-	-	-	-	-	-	-
K	-	-	-	-	-	-	-	-	-	-	-	-	-	-	-	-	-	-	-	-	-	-	-	-
L	-	-	-	-	-	-	-	-	-	-	-	-	-	-	-	-	-	-	-	-	-	-	-	-
M	-	-	-	-	-	-	-	-	-	-	-	-	-	-	-	-	-	-	-	-	-	-	-	-
N	-	-	-	-	-	-	-	-	-	-	-	-	-	-	-	-	-	-	-	-	-	-	-	-
O	-	-	-	-	-	-	-	-	-	-	-	-	-	-	-	-	-	-	-	-	-	-	-	-
P	-	-	-	-	-	-	-	-	-	-	-	-	-	-	-	-	-	-	-	-	-	-	-	-
- - Undefined
Calculations:
Plate				1
Formula index				Calc 1
Formula name				Label ratio
Formula				Label ratio where X = Lilly FRET(1) channel 1 window 1 Y = Lilly FRET(1) channel 2 window 1
Auto export parameters:
Export format				Plate2
Include basic assay information				Yes
Place assay information at				End of file
Include basic plate information				Yes
Place plate information at				Beginning of plate
Include protocol information				Yes
Protocol info level				Large
Include error and warning information				Yes
Include background information				Yes
Add plate number to the file name				Yes
Each plate to separate file				No
Field separator to use				System
File name format				<DefaultDataFolder>\<Date>\<ProtocolName>_<AssayID>.csv
Operations:
Plate 1
Group 1
Measurement
Label				Lilly FRET(1)
Labels:
Lilly FRET				6000025
Light source				Laser
Top mirror				LANCE/DELFIA Bias
Bottom mirror				N/A
Exc. filter				N/A
Using of excitation filter				Top
Ems. filter				APC 665
Using of emission filter				Top
2nd ems. filter				Europium 615
Using of 2nd emission filter				Top
Measurement height				7.3 mm
Cycle				16600
Delay				30
Number of flashes				20
Number of flashes for 2nd detector				5
Number of sequence windows				1
Total time of windows				500
Excitation light				100%
Reference excitation light				100%
Reference AD gain				4
Reference signal				323509
Last edited				13-06-14 09:17:06
Last edited by				EnVision
Factory preset				No
Filters:
APC 665				205
Filter type				Emission
Description				M665 CWL=665nm BW=7 5nm Tmin=75%
Used with				Luminescence DELFIA - Time-resolved Fluorescence Fluorescence Intensity LANCE - Time-resolved Fluorescence
Last edited				26-02-19 14:51:38
Last edited by				Installation
Factory preset				Yes
Europium 615				203
Filter type				Emission
Description				M615 CWL=615nm BW=8 5nm Tmin=80%
Used with				Luminescence DELFIA - Time-resolved Fluorescence Fluorescence Intensity LANCE - Time-resolved FluorescenceLuminescence Absorbance DELFIA - Time-resolved Fluorescence Fluorescence Intensity LANCE - Time-resolved Fluorescence
Last edited				26-02-19 14:51:38
Last edited by				Installation
Factory preset				Yes
Mirror modules:
LANCE/DELFIA Bias				445
Used by				Top
Dual				No
Bias				Yes
Description				D400
Used with				Luminescence DELFIA - Time-resolved Fluorescence Fluorescence Intensity LANCE - Time-resolved Fluorescence
Last edited				26-02-19 14:51:38
Last edited by				Installation
Factory preset				Yes
Instrument:
Serial number				1040204
Nickname				EnVision
Normalization:
Exported with EnVision Workstation version 1.14.3049.528
