## Supplementary material for "Genome-wide arrayed CRISPR activation screen for prion protein modulators": Plate_LXV_B.csv

Plate information
Plate	Repeat	Barcode	Measured height	Chamber temperature at start	Chamber temperature at end	Humidity at start	Humidity at end	Ambient temperature at start	Ambient temperature at end	Formula	Measurement date
1	1	=""	N/A	N/A	N/A	N/A	N/A	N/A	N/A	Calc 1: Label ratio = X / Y where X = Lilly FRET(1) channel 1 window 1 Y = Lilly FRET(1) channel 2 window 1	28-02-24 13:07:53
Background information
Plate	Label	Result	Signal	Flashes/Time	Meastime	MeasInfo
1	Lilly FRET	0	103	20	00:00:00.000	De=1st Ex=Top Em=Top Wdw=1 (14)
1	Lilly FRET	0	70	5	00:00:00.000	De=2nd Ex=Top Em=Top Wdw=1 (142)
Calculated results: Calc 1: Label ratio = X / Y where X = Lilly FRET(1) channel 1 window 1 Y = Lilly FRET(1) channel 2 window 1
	01	02	03	04	05	06	07	08	09	10	11	12	13	14	15	16	17	18	19	20	21	22	23	24
A	0.03577512777	0.05717037235	0.05739734531	0.04118639204	0.05850403692	0.06729235633	0.06156766445	0.05879661566	0.05803708565	0.05050845317	0.05234557181	0.05627243416	0.07486841352	0.0496024287	0.06148485279	0.06892363208	0.0664935323	0.06440334897	0.06929744234	0.05714610397	0.06598493547	0.0642127198	0.0637595379	0.02152824645
B	0.01796088337	0.05692010536	0.06065975335	0.04919610985	0.03963951278	0.06325194746	0.04601164371	0.04701561065	0.05131132867	0.05071366935	0.04277267581	0.0534806999	0.11601616231	0.04998650166	0.05574224296	0.05756712631	0.05800916659	0.05201343473	0.0601847275	0.07331315343	0.05765490512	0.04627587008	0.07782621168	0.04252303331
C	0.21682847896	0.052443368	0.05259984063	0.04401809141	0.10847028892	0.05197404549	0.05706752173	0.0486279185	0.05312976879	0.05753317551	0.05678251731	0.05286116053	0.03891970341	0.04945457712	0.05419747026	0.05233393055	0.05364100352	0.05534399032	0.04337845267	0.05130152084	0.05414249698	0.05581531912	0.03808594456	0.02111056468
D	0.01852316266	0.04907883994	0.053673938	0.03997819241	0.03540103866	0.05212390215	0.04789551119	0.04240078979	0.05417307525	0.03983152915	0.05444789158	0.0453186224	0.11371774757	0.04894806191	0.0671550136	0.05002652096	0.05905766311	0.05507533444	0.05275119094	0.05962261963	0.05380123797	0.03981724662	0.05622357051	0.07234042553
E	0.07894736842	0.05839011366	0.04863602419	0.05330773233	0.09731563422	0.05272503555	0.05815316345	0.05407669192	0.05581364772	0.05298461807	0.06005090964	0.06417735434	0.03908792523	0.05420698825	0.05698834125	0.04445748556	0.0543650297	0.05244743132	0.04168588772	0.04827769847	0.05083952495	0.05154478658	0.03724199931	0.020023757
F	0.01724618518	0.05747436983	0.05024377726	0.06007373353	0.03851046099	0.05336599449	0.05296908973	0.03627519306	0.05140882431	0.05060823342	0.04444573807	0.05034432579	0.10876357573	0.05293064414	0.0526168856	0.04887753671	0.05254947406	0.05188037587	0.05300083717	0.06116349271	0.0508395729	0.04567477129	0.0590993601	0.14447592068
G	0.30810810811	0.06166467022	0.05913047182	0.04951762443	0.10441281087	0.04552779431	0.04295182166	0.04365491758	0.05499869258	0.04257908365	0.04910100233	0.04576989575	0.0385344283	0.05612421165	0.05902602795	0.05368971865	0.04644746083	0.05171553924	0.04960691994	0.05317662054	0.04919542564	0.05095022756	0.04271578825	0.02051201754
H	0.01830510347	0.05133806663	0.05072861059	0.04428046881	0.03751131444	0.05173055975	0.05459712519	0.04470667037	0.05822873331	0.0504091883	0.0497762105	0.05506646805	0.10709389014	0.05408757511	0.04418312593	0.03774159723	0.04965654696	0.05091114964	0.05241586495	0.05648050883	0.03888469267	0.04683364167	0.04880177409	0.09195402299
I	0.12561983471	0.04762946085	0.04691401816	0.05412504135	0.10759854994	0.04858831254	0.04792601502	0.04942349907	0.0481813182	0.05093773443	0.03338727659	0.05195372972	0.03774699003	0.06226589847	0.05230190366	0.04562599117	0.03111767531	0.04917444365	0.05077511634	0.04318886235	0.05112515657	0.04521461568	0.05272126034	0.02043667743
J	0.01809114431	0.05104523956	0.05033788641	0.05252012157	0.03765693431	0.05223283437	0.05405682259	0.051308367	0.05238241354	0.04088414481	0.0431157017	0.03836764674	0.1100750832	0.0323277926	0.04717001788	0.0550644487	0.04100026124	0.0491572422	0.05283935843	0.05821822821	0.05412280445	0.0466955225	0.05535137875	0.03267326733
K	0.02994555354	0.05454322925	0.05371373128	0.03971850625	0.10259413854	0.05216797136	0.06867692487	0.04253721003	0.05485886724	0.03529616069	0.05596996665	0.04578423471	0.03855022548	0.05862235987	0.05360341533	0.0522276342	0.04719550631	0.04950862229	0.05297190968	0.05098149561	0.05151822013	0.05125601519	0.0462789566	0.02007556329
L	0.01832022928	0.06069873709	0.05451782617	0.05141512109	0.03823446522	0.04260475938	0.05354367998	0.04916954813	0.05777627031	0.0512470608	0.05809563301	0.04553799914	0.10879596963	0.04607867483	0.04916995815	0.04896925807	0.05504567124	0.04630777597	0.05610943146	0.04713463418	0.05713466459	0.052048759	0.04617031259	0.07307692308
M	0.02598870056	0.04747750932	0.04924622385	0.04722547616	0.09643301838	0.05800532702	0.05470154161	0.05882654144	0.08028283726	0.05151282621	0.05190465096	0.05011029198	0.03842976717	0.0424249543	0.0581505072	0.05434846309	0.05179770209	0.03374116128	0.04397832931	0.0524527406	0.03838279697	0.05625449445	0.06128968005	0.01986979071
N	0.01776808423	0.05422903042	0.05424642999	0.05159803993	0.03797487132	0.05094530567	0.05273624288	0.05058682526	0.04180073867	0.04506550349	0.0455742671	0.05711833914	0.10601045038	0.12090216059	0.05515639633	0.05528643639	0.05212467984	0.05784924684	0.05114358087	0.0493981908	0.04380375676	0.04778583938	0.05004983413	0.13170731707
O	0.02223447262	0.05025346209	0.06161344033	0.04939309922	0.10238162601	0.04791041499	0.05069507184	0.04276846589	0.04984697672	0.05354467313	0.05053997246	0.06003745588	0.03802664021	0.05419848443	0.05048883701	0.05835213625	0.04242481517	0.04699041219	0.05615536537	0.04855316236	0.04254553731	0.03873860149	0.05043118518	0.02029789405
P	0.01809555943	0.05919216129	0.06343033773	0.05756983645	0.06976060358	0.06288158046	0.05297139734	0.05561713216	0.04347700569	0.05906402808	0.05421045055	0.0385151428	0.06782482282	0.04630484392	0.05741209894	0.05786281259	0.05932031227	0.06165793619	0.06323120384	0.05045146976	0.04594948218	0.05584335698	0.05514933697	0.04758308157
Plate information
Plate	Repeat	Barcode	Measured height	Chamber temperature at start	Chamber temperature at end	Humidity at start	Humidity at end	Ambient temperature at start	Ambient temperature at end	Group	Label	ScanX	ScanY	Measinfo	Kinetics	Measurement date
1	1	=""	14.9	24.14	24.16	30.3	30.5	23.5	23.53	1	Lilly FRET(1)	0	0	De=1st Ex=Top Em=Top Wdw=1 (14)	0	28-02-24 13:07:53
Background information
Plate	Label	Result	Signal	Flashes/Time	Meastime	MeasInfo
1	Lilly FRET	0	103	20	00:00:00.000	De=1st Ex=Top Em=Top Wdw=1 (14)
1	Lilly FRET	0	70	5	00:00:00.000	De=2nd Ex=Top Em=Top Wdw=1 (142)
Results for Lilly FRET(1) - channel 1 window 1 (Counts)
	01	02	03	04	05	06	07	08	09	10	11	12	13	14	15	16	17	18	19	20	21	22	23	24
A	84	8133	8229	5885	8391	9493	8725	8353	8313	7197	7475	8011	10469	6993	8646	9703	9371	9100	9762	8046	9137	8998	8941	3158
B	2631	8104	8593	7001	5630	8948	6536	6656	7280	7170	6120	7684	16194	7036	7813	8145	7999	7325	8523	10245	8152	6377	11123	60
C	67	7362	7327	6073	14837	7193	8614	6771	7381	7947	7834	7368	5417	6814	7507	7653	7462	7499	5839	6959	7495	7604	5269	2919
D	2659	6913	7480	5573	4908	7187	6641	5884	7467	5523	7529	6153	15148	6761	9186	6885	8131	7563	7242	8225	7362	5473	7645	51
E	63	8004	6643	7274	13196	7156	7889	7360	7641	7275	8021	8757	5621	7338	8251	6212	7385	7570	5693	6527	6952	6952	5054	2714
F	2413	7871	6853	8180	5268	7320	7211	5153	6977	6931	6108	6850	14481	7154	7162	6621	7074	7437	7154	8206	6885	6156	7915	51
G	57	8494	8329	6847	14237	6272	5917	6049	7572	6298	6961	6274	5307	8285	8316	7408	6481	7155	6859	7343	6784	7008	5897	2882
H	2651	7238	7032	6283	5346	7361	7627	6274	8160	7176	6973	7800	14997	7588	6192	5327	6976	7194	7328	7850	5457	6582	6822	48
I	76	6752	6613	8181	15078	6734	6654	6957	7096	7469	4642	7249	5242	9143	7256	6387	4277	6850	7114	5950	7102	6176	7302	2823
J	2601	7069	7002	7465	5159	7115	7388	7049	7170	5684	5915	5328	14851	4726	6463	7587	5650	6772	7241	8396	7383	6419	7425	66
K	99	7576	7529	5469	13838	7024	9404	5833	7708	4878	8006	6306	5283	7988	7182	7152	6394	6675	7594	6885	6919	6966	6277	2779
L	2640	8435	7606	7252	5291	5713	7236	6655	8006	7323	7986	6424	15419	6309	6685	6789	7563	6387	7609	6510	7771	7088	6298	57
M	92	6581	6775	6531	13166	7840	7487	8042	10843	7183	7129	6906	5257	5779	7888	7419	7114	4600	6007	7070	5212	7901	8308	2701
N	2501	7413	7362	7055	5120	6645	6948	6711	5625	6013	6108	7588	14283	15685	7362	7350	6960	7677	6885	6542	5816	6303	6729	54
O	121	7098	8622	6930	14113	6546	6958	5884	6971	7469	6973	8335	5290	7424	6920	8017	5836	6489	7677	6668	5795	5340	6924	2825
P	2628	8397	8906	7955	9727	8734	7269	7577	6024	7960	7532	5223	9331	6270	7841	7851	8176	8416	8707	6867	6216	7535	7565	63
Plate information
Plate	Repeat	Barcode	Measured height	Chamber temperature at start	Chamber temperature at end	Humidity at start	Humidity at end	Ambient temperature at start	Ambient temperature at end	Group	Label	ScanX	ScanY	Measinfo	Kinetics	Measurement date
1	1	=""	14.9	24.14	24.16	30.3	30.5	23.5	23.53	1	Lilly FRET(1)	0	0	De=2nd Ex=Top Em=Top Wdw=1 (142)	0	28-02-24 13:07:53
Background information
Plate	Label	Result	Signal	Flashes/Time	Meastime	MeasInfo
1	Lilly FRET	0	103	20	00:00:00.000	De=1st Ex=Top Em=Top Wdw=1 (14)
1	Lilly FRET	0	70	5	00:00:00.000	De=2nd Ex=Top Em=Top Wdw=1 (142)
Results for Lilly FRET(1) - channel 2 window 1 (Counts)
	01	02	03	04	05	06	07	08	09	10	11	12	13	14	15	16	17	18	19	20	21	22	23	24
A	2348	142259	143369	142887	143426	141071	141714	142066	143236	142491	142801	142361	139832	140981	140620	140779	140931	141297	140871	140797	138471	140128	140230	146691
B	146485	142375	141659	142308	142030	141466	142051	141570	141879	141382	143082	143678	139584	140758	140163	141487	137892	140829	141614	139743	141393	137804	142921	1411
C	309	140380	139297	137966	136784	138396	150944	139241	138924	138129	137965	139384	139184	137783	138512	146234	139110	135498	134606	135649	138431	136235	138345	138272
D	143550	140855	139360	139401	138640	137883	138656	138771	137836	138659	138279	135772	133207	138126	136788	137627	137679	137321	137286	137951	136837	137453	135975	705
E	798	137078	136586	136453	135600	135723	135659	136103	136902	137304	133570	136450	143804	135370	144784	139729	135841	144335	136569	135197	136744	134873	135707	135539
F	139915	136948	136395	136166	136794	137166	136136	142053	135716	136954	137426	136063	133142	135158	136116	135461	134616	143349	134979	134165	135426	134779	133927	353
G	185	137745	140858	138274	136353	137762	137759	138564	137676	147913	141769	137077	137721	147619	140887	137978	139534	138353	138267	138087	137899	137546	138052	140503
H	144823	140987	138620	141891	142517	142295	139696	140337	140137	142355	140087	141647	140036	140291	140144	141144	140485	141305	139805	138986	140338	140540	139790	522
I	605	141761	140960	151150	140132	138593	138839	140763	147277	146630	139035	139528	138872	146838	138733	139986	137446	139300	140108	137767	138914	136593	138502	138134
J	143772	138485	139100	142136	137000	136217	136671	137385	136878	139027	137189	138867	134917	146190	137015	137784	137804	137762	137038	144216	136412	137465	134143	2020
K	3306	138899	140169	137694	134881	134642	136931	137127	140506	138202	143041	137733	137042	136262	133984	136939	135479	134825	143359	135049	134302	135906	135634	138427
L	144103	138965	139514	141048	138383	134093	135142	135348	138569	142896	137463	141069	141724	136918	135957	138638	137395	137925	135610	138115	136012	136180	136408	780
M	3540	138613	137574	138294	136530	135160	136870	136707	135060	139441	137348	137816	136795	136217	135648	136508	137342	136332	136590	134788	135790	140451	135553	135935
N	140758	136698	135714	136730	134826	130434	131750	132663	134567	133428	134023	132847	134732	129733	133475	132944	133526	132707	134621	132434	132774	131901	134446	410
O	5442	141244	139937	140303	137847	136630	137252	137578	139848	139491	137970	138830	139113	136978	137060	137390	137561	138092	136710	137334	136207	137847	137296	139177
P	145229	141860	140406	138180	139434	138896	137225	136235	138556	134769	138940	135609	137575	135407	136574	135683	137828	136495	137701	136111	135279	134931	137173	1324
Basic assay information
Assay ID:				19212
Assay Started:				28-02-24 13:02:58
Assay Finished:				28-02-24 13:08:00
Assay Exported:				28-02-24 13:08:01
Protocol ID:				100202
Protocol Name:				Lilly FRET_384
Serial#:				="1040204"
Protocol information
Protocol:
Protocol name				Lilly FRET_384
Number of assay repeats				1
Start assay repeat each				N/A
Number of plate repeats				1
Start plate repeat each				N/A
Is label meas. height used				Yes
Height of measurement				Defined in label
Is gripper height used				No
Mode of measurement				By Columns bi-directional
Rotated plate				No
Soft move				No
Protocol notes
Plate type:
Name of the plate type				384 OptiPlate
Number of rows				16
Number of columns				24
Number of the wells in the plate				384
Height of the plate				14.35 mm
Coordinates of corners:
384 OptiPlate + Lilly FRET
12.1 mm x------------------------------------------------------- x 115.6 mm
9 mm 9 mm
12.1 mm x------------------------------------------------------- x 115.6 mm
76.5 mm 76.5 mm
Platemap:
Plate				1
Group				1
	01	02	03	04	05	06	07	08	09	10	11	12	13	14	15	16	17	18	19	20	21	22	23	24
A	-	-	-	-	-	-	-	-	-	-	-	-	-	-	-	-	-	-	-	-	-	-	-	-
B	-	-	-	-	-	-	-	-	-	-	-	-	-	-	-	-	-	-	-	-	-	-	-	-
C	-	-	-	-	-	-	-	-	-	-	-	-	-	-	-	-	-	-	-	-	-	-	-	-
D	-	-	-	-	-	-	-	-	-	-	-	-	-	-	-	-	-	-	-	-	-	-	-	-
E	-	-	-	-	-	-	-	-	-	-	-	-	-	-	-	-	-	-	-	-	-	-	-	-
F	-	-	-	-	-	-	-	-	-	-	-	-	-	-	-	-	-	-	-	-	-	-	-	-
G	-	-	-	-	-	-	-	-	-	-	-	-	-	-	-	-	-	-	-	-	-	-	-	-
H	-	-	-	-	-	-	-	-	-	-	-	-	-	-	-	-	-	-	-	-	-	-	-	-
I	-	-	-	-	-	-	-	-	-	-	-	-	-	-	-	-	-	-	-	-	-	-	-	-
J	-	-	-	-	-	-	-	-	-	-	-	-	-	-	-	-	-	-	-	-	-	-	-	-
K	-	-	-	-	-	-	-	-	-	-	-	-	-	-	-	-	-	-	-	-	-	-	-	-
L	-	-	-	-	-	-	-	-	-	-	-	-	-	-	-	-	-	-	-	-	-	-	-	-
M	-	-	-	-	-	-	-	-	-	-	-	-	-	-	-	-	-	-	-	-	-	-	-	-
N	-	-	-	-	-	-	-	-	-	-	-	-	-	-	-	-	-	-	-	-	-	-	-	-
O	-	-	-	-	-	-	-	-	-	-	-	-	-	-	-	-	-	-	-	-	-	-	-	-
P	-	-	-	-	-	-	-	-	-	-	-	-	-	-	-	-	-	-	-	-	-	-	-	-
- - Undefined
Calculations:
Plate				1
Formula index				Calc 1
Formula name				Label ratio
Formula				Label ratio where X = Lilly FRET(1) channel 1 window 1 Y = Lilly FRET(1) channel 2 window 1
Auto export parameters:
Export format				Plate2
Include basic assay information				Yes
Place assay information at				End of file
Include basic plate information				Yes
Place plate information at				Beginning of plate
Include protocol information				Yes
Protocol info level				Large
Include error and warning information				Yes
Include background information				Yes
Add plate number to the file name				Yes
Each plate to separate file				No
Field separator to use				System
File name format				<DefaultDataFolder>\<Date>\<ProtocolName>_<AssayID>.csv
Operations:
Plate 1
Group 1
Measurement
Label				Lilly FRET(1)
Labels:
Lilly FRET				6000025
Light source				Laser
Top mirror				LANCE/DELFIA Bias
Bottom mirror				N/A
Exc. filter				N/A
Using of excitation filter				Top
Ems. filter				APC 665
Using of emission filter				Top
2nd ems. filter				Europium 615
Using of 2nd emission filter				Top
Measurement height				7.3 mm
Cycle				16600
Delay				30
Number of flashes				20
Number of flashes for 2nd detector				5
Number of sequence windows				1
Total time of windows				500
Excitation light				100%
Reference excitation light				100%
Reference AD gain				4
Reference signal				323509
Last edited				13-06-14 09:17:06
Last edited by				EnVision
Factory preset				No
Filters:
APC 665				205
Filter type				Emission
Description				M665 CWL=665nm BW=7 5nm Tmin=75%
Used with				Luminescence DELFIA - Time-resolved Fluorescence Fluorescence Intensity LANCE - Time-resolved Fluorescence
Last edited				26-02-19 14:51:38
Last edited by				Installation
Factory preset				Yes
Europium 615				203
Filter type				Emission
Description				M615 CWL=615nm BW=8 5nm Tmin=80%
Used with				Luminescence DELFIA - Time-resolved Fluorescence Fluorescence Intensity LANCE - Time-resolved FluorescenceLuminescence Absorbance DELFIA - Time-resolved Fluorescence Fluorescence Intensity LANCE - Time-resolved Fluorescence
Last edited				26-02-19 14:51:38
Last edited by				Installation
Factory preset				Yes
Mirror modules:
LANCE/DELFIA Bias				445
Used by				Top
Dual				No
Bias				Yes
Description				D400
Used with				Luminescence DELFIA - Time-resolved Fluorescence Fluorescence Intensity LANCE - Time-resolved Fluorescence
Last edited				26-02-19 14:51:38
Last edited by				Installation
Factory preset				Yes
Instrument:
Serial number				1040204
Nickname				EnVision
Normalization:
Notifications for plate 1 repeat 1:
WARNING: Plate height defined in the plate editor does not match the actual plate height. Measured height is 14.90 mm. Plate editor height is 14.35 mm. The results may be affected.
Exported with EnVision Workstation version 1.14.3049.528
