## Supplementary material for "Genome-wide arrayed CRISPR activation screen for prion protein modulators": Plate_LXVI_A.csv

Plate information
Plate	Repeat	Barcode	Measured height	Chamber temperature at start	Chamber temperature at end	Humidity at start	Humidity at end	Ambient temperature at start	Ambient temperature at end	Formula	Measurement date
1	1	=""	N/A	N/A	N/A	N/A	N/A	N/A	N/A	Calc 1: Label ratio = X / Y where X = Lilly FRET(1) channel 1 window 1 Y = Lilly FRET(1) channel 2 window 1	28-02-24 13:13:27
Background information
Plate	Label	Result	Signal	Flashes/Time	Meastime	MeasInfo
1	Lilly FRET	0	114	20	00:00:00.000	De=1st Ex=Top Em=Top Wdw=1 (14)
1	Lilly FRET	0	82	5	00:00:00.000	De=2nd Ex=Top Em=Top Wdw=1 (142)
Calculated results: Calc 1: Label ratio = X / Y where X = Lilly FRET(1) channel 1 window 1 Y = Lilly FRET(1) channel 2 window 1
	01	02	03	04	05	06	07	08	09	10	11	12	13	14	15	16	17	18	19	20	21	22	23	24
A	0.0731511254	0.07291194148	0.06825856247	0.0705460915	0.06969985504	0.07115921341	0.07511727064	0.0725968538	0.07122761953	0.07058916205	0.07099279378	0.07191470863	0.07319414103	0.0729130932	0.07183345874	0.07260188177	0.07398802222	0.07333467817	0.07067438938	0.07099555242	0.07224738904	0.07337036373	0.07540237172	0.0208047927
B	0.01822376009	0.04078035186	0.06206370829	0.0525846071	0.0508796687	0.04861528338	0.05678314675	0.05037392708	0.06909801274	0.05110132159	0.05500467055	0.05026099818	0.05209878321	0.05131903045	0.05227221768	0.04653072784	0.06858496605	0.05298131798	0.06478100883	0.06620500011	0.06235726056	0.06593026508	0.14074410434	0.11894273128
C	0.06770833333	0.12972374541	0.04071658872	0.05662703334	0.05007755212	0.05392282136	0.04098015285	0.05542731858	0.06015574924	0.04460479318	0.05721559197	0.0436287584	0.05878620649	0.06501972641	0.05623776998	0.04871188204	0.05952719815	0.06070524996	0.06482967585	0.06694447573	0.06623287976	0.06572185018	0.04139617478	0.02012956626
D	0.01823584163	0.04002553463	0.0612244898	0.05427384935	0.05768378211	0.05253174217	0.06041710831	0.04611974363	0.05204811872	0.0454585242	0.05751559091	0.05164677947	0.05015307707	0.0435448193	0.04954175715	0.04707708983	0.06232803143	0.05007257429	0.0635331076	0.06297146366	0.06477774967	0.06741969384	0.13508572821	0.04379562044
E	0.13432835821	0.12497744225	0.0531931378	0.04908778835	0.05253697502	0.04533437993	0.05010049767	0.04363980224	0.04292526664	0.05169992197	0.054086601	0.04669441981	0.055662458	0.0494019956	0.04700089526	0.06098334241	0.05758791422	0.03704918522	0.06592355736	0.06713222512	0.06875993919	0.0669999473	0.04030001875	0.020479713
F	0.01835512101	0.04026641128	0.0459118198	0.05133151234	0.04648603323	0.07390216703	0.05103491626	0.05897269607	0.04042926365	0.03926778416	0.05647588666	0.05253923384	0.04807027043	0.05352397633	0.04487145963	0.05436594149	0.04644148207	0.06224349181	0.06470867889	0.06722173138	0.06269611393	0.0671235882	0.12705423889	0.04505928854
G	0.25367647059	0.11966270892	0.0517420322	0.0537331455	0.05775393263	0.04306178176	0.05761542741	0.05665443104	0.05331502151	0.05327210103	0.0480626386	0.06139505221	0.05187254217	0.05752215591	0.05114904181	0.05899759299	0.05303904875	0.06383459578	0.06643592653	0.06828373562	0.06646665297	0.06565942029	0.0400208664	0.02078037393
H	0.01812543707	0.03933308179	0.05166027493	0.05336647992	0.05434368554	0.05049573438	0.04895618396	0.04732335119	0.04691347481	0.04677607765	0.05372346545	0.05198650753	0.05245623558	0.04970497785	0.04369862616	0.04535163846	0.0488575332	0.05152899415	0.06542874724	0.06490213974	0.06339888465	0.0649505984	0.11776865562	0.06257242178
I	0.13636363636	0.12440194981	0.04369898827	0.05762751675	0.04912523618	0.04922725919	0.05637348443	0.04670317761	0.04696777926	0.05465603263	0.04463402839	0.05511787812	0.04659120239	0.04677604857	0.05142668282	0.05598603078	0.05332659148	0.0562445726	0.06422310526	0.06650295792	0.06563584495	0.06324160848	0.03988872339	0.02010897577
J	0.01821556524	0.04009626011	0.06558105765	0.06487362662	0.06382127079	0.06415621662	0.06447167492	0.06485776415	0.06544854695	0.06659169588	0.06499649102	0.06482845873	0.06609287639	0.064740253	0.0649792865	0.06630164041	0.06559118072	0.06586893564	0.06489372778	0.0644272257	0.06507818541	0.06596786295	0.11952880147	0.03637660485
K	0.04100790514	0.12243084938	0.06564021812	0.06672186777	0.06327583665	0.06613269754	0.06779336055	0.06430334339	0.06222740456	0.06400343325	0.06485684551	0.06651848069	0.06108896749	0.06497446681	0.06366765917	0.06541397358	0.06718271319	0.06796051556	0.06595558109	0.06442428409	0.06573599843	0.0671027405	0.03986192827	0.02038845768
L	0.01770559386	0.03987216776	0.06575160827	0.06624462872	0.06419051781	0.0655173684	0.06564671507	0.06684655406	0.06661198794	0.06631589103	0.06594770851	0.06259325464	0.06661557085	0.06491836809	0.06545891748	0.0656237964	0.0650151129	0.06492866582	0.0665201728	0.06396439829	0.0668556473	0.06695065461	0.12550666451	0.04368932039
M	0.07117117117	0.11665343896	0.06184693224	0.06474893271	0.06523201076	0.06453678354	0.06613414777	0.06482146259	0.06563135927	0.06508170382	0.06410294423	0.06484757606	0.06624971045	0.06580376404	0.06610448189	0.06476149959	0.0648360873	0.06422933049	0.05785099348	0.06632767349	0.06549527982	0.06559084981	0.03993498263	0.02060312308
N	0.01826470905	0.03909086279	0.06142170578	0.06478316836	0.06451588824	0.0633580684	0.06641573763	0.06396511811	0.0645826046	0.06372311421	0.0625019023	0.06248339621	0.06308667054	0.06459366538	0.06513477212	0.0655471001	0.0631987066	0.06330308033	0.0639312255	0.06455734197	0.06474924897	0.06509875557	0.11888548273	0.21343873518
O	0.03906646372	0.12077050823	0.06692301576	0.06588195998	0.0645353311	0.06439868264	0.06611275619	0.06542138227	0.06599564028	0.06434446407	0.0640388682	0.06557602619	0.06528364237	0.06414636672	0.06559255912	0.06598580274	0.06509540662	0.06497328558	0.06129407488	0.06568756178	0.06736427078	0.06637978122	0.03803570249	0.02081583596
P	0.01811821625	0.07725210815	0.07463794221	0.0733630192	0.07255431642	0.07303768721	0.0712150919	0.06981841417	0.07056034073	0.07311240431	0.06961742632	0.07186790132	0.07085405358	0.07006335797	0.07092246089	0.07348491657	0.07304266915	0.07399586632	0.07364871361	0.07324231878	0.06961709109	0.07180335263	0.07542435424	0.02990388038
Plate information
Plate	Repeat	Barcode	Measured height	Chamber temperature at start	Chamber temperature at end	Humidity at start	Humidity at end	Ambient temperature at start	Ambient temperature at end	Group	Label	ScanX	ScanY	Measinfo	Kinetics	Measurement date
1	1	=""	14.9	24.14	24.16	30.3	30.3	23.5	23.63	1	Lilly FRET(1)	0	0	De=1st Ex=Top Em=Top Wdw=1 (14)	0	28-02-24 13:13:27
Background information
Plate	Label	Result	Signal	Flashes/Time	Meastime	MeasInfo
1	Lilly FRET	0	114	20	00:00:00.000	De=1st Ex=Top Em=Top Wdw=1 (14)
1	Lilly FRET	0	82	5	00:00:00.000	De=2nd Ex=Top Em=Top Wdw=1 (142)
Results for Lilly FRET(1) - channel 1 window 1 (Counts)
	01	02	03	04	05	06	07	08	09	10	11	12	13	14	15	16	17	18	19	20	21	22	23	24
A	91	10287	9622	9827	9809	10020	10553	10222	9317	9857	9891	10091	10219	10202	10024	10201	10254	10179	9786	9849	9920	10237	10466	2931
B	2607	5853	8793	7424	7175	6797	7938	7113	9621	7192	7655	7000	7236	7188	7227	6572	9322	7399	9049	9197	8628	8959	18907	54
C	78	17459	5607	7763	6877	7385	5641	7660	8165	6194	7709	5987	7968	8817	7616	6650	8156	8086	8644	8916	8927	8862	5688	2753
D	2547	5643	8511	7528	7937	7228	8265	6325	7113	6232	7830	6895	6782	5945	6730	6428	8472	6796	8575	8615	8706	9174	17735	48
E	72	16621	7209	6635	7044	6122	6755	5861	5896	6957	7276	6214	7521	6580	6300	8175	7723	4970	8824	8921	9815	8899	5373	2763
F	2540	5550	6225	6972	6209	9808	6820	8093	5440	5217	7524	7007	6392	7090	6006	7307	6128	8311	8575	8978	8312	8873	16367	57
G	69	15823	7179	7476	7912	5898	7768	8103	7337	7424	6697	8279	7057	7951	7129	8015	7351	8756	9252	9791	9061	9061	5447	2902
H	2566	5525	7099	7449	7561	7008	6667	6615	6592	6487	7471	7444	7731	6756	6018	6250	6759	7084	9038	8960	8640	8960	16066	54
I	60	16563	6034	7851	6812	6775	7681	6464	6494	7504	6184	7479	6318	6426	7002	7695	7277	7578	8873	8937	8927	8469	5463	2731
J	2532	5515	8852	8845	8610	8769	8655	8739	8808	9060	8891	8711	8854	8731	8721	8997	8770	8802	8726	8556	8669	8880	15484	51
K	83	16262	9004	9025	8584	8876	9547	8676	8432	8650	8787	8858	8169	8652	8489	8724	9035	9143	8725	8621	8702	8925	5393	2745
L	2491	5552	9025	9219	8814	8893	8852	8968	9015	8936	8818	8474	9300	8887	8820	8860	8776	8697	8900	8624	8915	8990	16318	63
M	79	15580	9559	8918	8924	8769	9008	8848	8837	8790	8648	8779	8866	8846	8764	8829	8805	8568	7768	8883	8700	8751	5356	2780
N	2544	5373	8320	8757	8643	8376	8805	8538	8493	8414	8214	8232	8354	8492	8535	8622	8248	8321	8448	8388	8449	8553	15241	54
O	77	16508	9259	9073	8890	8897	9087	8931	9022	8887	8752	9055	8890	8674	8928	9026	8921	8853	8431	8905	8987	8993	5184	2875
P	2569	10746	10359	10050	10045	10002	9698	9397	9642	9875	9508	9523	9646	9289	9529	9812	9891	9917	9959	9807	9336	9552	10220	84
Plate information
Plate	Repeat	Barcode	Measured height	Chamber temperature at start	Chamber temperature at end	Humidity at start	Humidity at end	Ambient temperature at start	Ambient temperature at end	Group	Label	ScanX	ScanY	Measinfo	Kinetics	Measurement date
1	1	=""	14.9	24.14	24.16	30.3	30.3	23.5	23.63	1	Lilly FRET(1)	0	0	De=2nd Ex=Top Em=Top Wdw=1 (142)	0	28-02-24 13:13:27
Background information
Plate	Label	Result	Signal	Flashes/Time	Meastime	MeasInfo
1	Lilly FRET	0	114	20	00:00:00.000	De=1st Ex=Top Em=Top Wdw=1 (14)
1	Lilly FRET	0	82	5	00:00:00.000	De=2nd Ex=Top Em=Top Wdw=1 (142)
Results for Lilly FRET(1) - channel 2 window 1 (Counts)
	01	02	03	04	05	06	07	08	09	10	11	12	13	14	15	16	17	18	19	20	21	22	23	24
A	1244	141088	140964	139299	140732	140811	140487	140805	130806	139639	139324	140319	139615	139920	139545	140506	138590	138802	138466	138727	137306	139525	138802	140881
B	143055	143525	141677	141182	141019	139812	139795	141204	139237	140740	139170	139273	138890	140065	138257	141240	135919	139653	139686	138917	138364	135886	134336	454
C	1152	134586	137708	137090	137327	136955	137652	138199	135731	138864	134736	137226	135542	135605	135425	136517	137013	133201	133334	133185	134782	134841	137404	136764
D	139670	140985	139013	138704	137595	137593	136799	137143	136662	137092	136137	133503	135226	136526	135845	136542	135926	135723	134969	136808	134398	136073	131287	1096
E	536	132992	135525	135166	134077	135041	134829	134304	137355	134565	134525	133078	135118	133193	134040	134053	134108	134146	133852	132887	142743	132821	133325	134914
F	138381	137832	135586	135823	133567	132716	133634	137233	134556	132857	133225	133367	132972	132464	133849	134404	131951	133524	132517	133558	132576	132189	128819	1265
G	272	132230	138746	139132	136995	136966	134825	143025	137616	139360	139339	134848	136045	138225	139377	135853	138596	137167	139262	143387	136324	138000	136104	139651
H	141569	140467	137417	139582	139133	138784	136183	139783	140514	138682	139064	143191	147380	135922	137716	137812	138341	137476	138135	138054	136280	137951	136420	863
I	440	133141	138081	136237	138666	137627	136252	138406	138265	137295	138549	135691	135605	137378	136155	137445	136461	134733	138159	134385	136008	133915	136956	135810
J	139002	137544	134978	136342	134908	136682	134245	134741	134579	136053	136792	134370	133963	134862	134212	135698	133707	133629	134466	132801	133209	134611	129542	1402
K	2024	132826	137172	135263	135660	134215	140825	134923	135503	135149	135483	133166	133723	133160	133333	133366	134484	134534	132286	133816	132378	133005	135292	134635
L	140690	139245	137259	139166	137310	135735	134843	134158	135336	134749	133712	135382	139607	136895	134741	135012	134984	133947	133794	134825	133347	134278	130017	1442
M	1110	133558	154559	137732	136804	135876	136208	136498	134646	135061	134908	135379	133827	134430	132578	136331	135804	133397	134276	133926	132834	133418	134118	134931
N	139285	137449	135457	135174	133967	132201	132574	133479	131506	132040	131420	131747	132421	131468	131036	131539	130509	131447	132142	129931	130488	131385	128199	253
O	1971	136689	138353	137716	137754	138155	137447	136515	136706	138116	136667	138084	136175	135222	136113	136787	137045	136256	137550	135566	133409	135478	136293	138116
P	141791	139103	138790	136990	138448	136943	136179	134592	136649	135066	136575	132507	136139	132580	134358	133524	135414	134021	135223	133898	134105	133030	135500	2809
Basic assay information
Assay ID:				19213
Assay Started:				28-02-24 13:08:32
Assay Finished:				28-02-24 13:13:34
Assay Exported:				28-02-24 13:13:35
Protocol ID:				100202
Protocol Name:				Lilly FRET_384
Serial#:				="1040204"
Protocol information
Protocol:
Protocol name				Lilly FRET_384
Number of assay repeats				1
Start assay repeat each				N/A
Number of plate repeats				1
Start plate repeat each				N/A
Is label meas. height used				Yes
Height of measurement				Defined in label
Is gripper height used				No
Mode of measurement				By Columns bi-directional
Rotated plate				No
Soft move				No
Protocol notes
Plate type:
Name of the plate type				384 OptiPlate
Number of rows				16
Number of columns				24
Number of the wells in the plate				384
Height of the plate				14.35 mm
Coordinates of corners:
384 OptiPlate + Lilly FRET
12.1 mm x------------------------------------------------------- x 115.6 mm
9 mm 9 mm
12.1 mm x------------------------------------------------------- x 115.6 mm
76.5 mm 76.5 mm
Platemap:
Plate				1
Group				1
	01	02	03	04	05	06	07	08	09	10	11	12	13	14	15	16	17	18	19	20	21	22	23	24
A	-	-	-	-	-	-	-	-	-	-	-	-	-	-	-	-	-	-	-	-	-	-	-	-
B	-	-	-	-	-	-	-	-	-	-	-	-	-	-	-	-	-	-	-	-	-	-	-	-
C	-	-	-	-	-	-	-	-	-	-	-	-	-	-	-	-	-	-	-	-	-	-	-	-
D	-	-	-	-	-	-	-	-	-	-	-	-	-	-	-	-	-	-	-	-	-	-	-	-
E	-	-	-	-	-	-	-	-	-	-	-	-	-	-	-	-	-	-	-	-	-	-	-	-
F	-	-	-	-	-	-	-	-	-	-	-	-	-	-	-	-	-	-	-	-	-	-	-	-
G	-	-	-	-	-	-	-	-	-	-	-	-	-	-	-	-	-	-	-	-	-	-	-	-
H	-	-	-	-	-	-	-	-	-	-	-	-	-	-	-	-	-	-	-	-	-	-	-	-
I	-	-	-	-	-	-	-	-	-	-	-	-	-	-	-	-	-	-	-	-	-	-	-	-
J	-	-	-	-	-	-	-	-	-	-	-	-	-	-	-	-	-	-	-	-	-	-	-	-
K	-	-	-	-	-	-	-	-	-	-	-	-	-	-	-	-	-	-	-	-	-	-	-	-
L	-	-	-	-	-	-	-	-	-	-	-	-	-	-	-	-	-	-	-	-	-	-	-	-
M	-	-	-	-	-	-	-	-	-	-	-	-	-	-	-	-	-	-	-	-	-	-	-	-
N	-	-	-	-	-	-	-	-	-	-	-	-	-	-	-	-	-	-	-	-	-	-	-	-
O	-	-	-	-	-	-	-	-	-	-	-	-	-	-	-	-	-	-	-	-	-	-	-	-
P	-	-	-	-	-	-	-	-	-	-	-	-	-	-	-	-	-	-	-	-	-	-	-	-
- - Undefined
Calculations:
Plate				1
Formula index				Calc 1
Formula name				Label ratio
Formula				Label ratio where X = Lilly FRET(1) channel 1 window 1 Y = Lilly FRET(1) channel 2 window 1
Auto export parameters:
Export format				Plate2
Include basic assay information				Yes
Place assay information at				End of file
Include basic plate information				Yes
Place plate information at				Beginning of plate
Include protocol information				Yes
Protocol info level				Large
Include error and warning information				Yes
Include background information				Yes
Add plate number to the file name				Yes
Each plate to separate file				No
Field separator to use				System
File name format				<DefaultDataFolder>\<Date>\<ProtocolName>_<AssayID>.csv
Operations:
Plate 1
Group 1
Measurement
Label				Lilly FRET(1)
Labels:
Lilly FRET				6000025
Light source				Laser
Top mirror				LANCE/DELFIA Bias
Bottom mirror				N/A
Exc. filter				N/A
Using of excitation filter				Top
Ems. filter				APC 665
Using of emission filter				Top
2nd ems. filter				Europium 615
Using of 2nd emission filter				Top
Measurement height				7.3 mm
Cycle				16600
Delay				30
Number of flashes				20
Number of flashes for 2nd detector				5
Number of sequence windows				1
Total time of windows				500
Excitation light				100%
Reference excitation light				100%
Reference AD gain				4
Reference signal				323509
Last edited				13-06-14 09:17:06
Last edited by				EnVision
Factory preset				No
Filters:
APC 665				205
Filter type				Emission
Description				M665 CWL=665nm BW=7 5nm Tmin=75%
Used with				Luminescence DELFIA - Time-resolved Fluorescence Fluorescence Intensity LANCE - Time-resolved Fluorescence
Last edited				26-02-19 14:51:38
Last edited by				Installation
Factory preset				Yes
Europium 615				203
Filter type				Emission
Description				M615 CWL=615nm BW=8 5nm Tmin=80%
Used with				Luminescence DELFIA - Time-resolved Fluorescence Fluorescence Intensity LANCE - Time-resolved FluorescenceLuminescence Absorbance DELFIA - Time-resolved Fluorescence Fluorescence Intensity LANCE - Time-resolved Fluorescence
Last edited				26-02-19 14:51:38
Last edited by				Installation
Factory preset				Yes
Mirror modules:
LANCE/DELFIA Bias				445
Used by				Top
Dual				No
Bias				Yes
Description				D400
Used with				Luminescence DELFIA - Time-resolved Fluorescence Fluorescence Intensity LANCE - Time-resolved Fluorescence
Last edited				26-02-19 14:51:38
Last edited by				Installation
Factory preset				Yes
Instrument:
Serial number				1040204
Nickname				EnVision
Normalization:
Notifications for plate 1 repeat 1:
WARNING: Plate height defined in the plate editor does not match the actual plate height. Measured height is 14.90 mm. Plate editor height is 14.35 mm. The results may be affected.
Exported with EnVision Workstation version 1.14.3049.528
