## Supplementary material for "Genome-wide arrayed CRISPR activation screen for prion protein modulators": Plate_LXVI_B.csv

Plate information
Plate	Repeat	Barcode	Measured height	Chamber temperature at start	Chamber temperature at end	Humidity at start	Humidity at end	Ambient temperature at start	Ambient temperature at end	Formula	Measurement date
1	1	=""	N/A	N/A	N/A	N/A	N/A	N/A	N/A	Calc 1: Label ratio = X / Y where X = Lilly FRET(1) channel 1 window 1 Y = Lilly FRET(1) channel 2 window 1	28-02-24 13:19:19
Background information
Plate	Label	Result	Signal	Flashes/Time	Meastime	MeasInfo
1	Lilly FRET	0	103	20	00:00:00.000	De=1st Ex=Top Em=Top Wdw=1 (14)
1	Lilly FRET	0	69	5	00:00:00.000	De=2nd Ex=Top Em=Top Wdw=1 (142)
Calculated results: Calc 1: Label ratio = X / Y where X = Lilly FRET(1) channel 1 window 1 Y = Lilly FRET(1) channel 2 window 1
	01	02	03	04	05	06	07	08	09	10	11	12	13	14	15	16	17	18	19	20	21	22	23	24
A	0.03205128205	0.07336397768	0.06906832469	0.06979605455	0.07047560352	0.07068771375	0.07332157969	0.07396509528	0.07335408756	0.07289822931	0.07351395742	0.07193022363	0.07448723832	0.07307738393	0.07305582355	0.0726644813	0.07269406522	0.07229170485	0.07213898402	0.07377262894	0.07225585868	0.07626618086	0.07619313225	0.02028214944
B	0.01841108177	0.03894948315	0.05862587939	0.05168613467	0.0505991633	0.04835200658	0.05579670002	0.05116936448	0.06958279805	0.05194021801	0.05536723164	0.04816337374	0.0516490311	0.05121611789	0.05382585003	0.04732709173	0.06884482394	0.05251988644	0.0653108666	0.06541342756	0.06590388354	0.06794252931	0.13071329882	0.29545454545
C	0.26755852843	0.12672042112	0.04080193718	0.05669553774	0.04849440395	0.05343576733	0.0458342532	0.05720458321	0.06018928255	0.04387473702	0.05731761628	0.04232093194	0.06169266557	0.06483763798	0.05587825112	0.05047168132	0.05928819878	0.05836495392	0.06720216893	0.06501470272	0.06392219539	0.06657366842	0.04052107787	0.02035063246
D	0.01756762448	0.03909531735	0.05998034148	0.05382256761	0.0562016482	0.05123305932	0.06205746719	0.04713365182	0.05259731335	0.04584322526	0.05655605018	0.05272317772	0.05111159547	0.04439183403	0.04747553616	0.04903386946	0.0613441914	0.05082471385	0.06420039935	0.06390394761	0.06565499931	0.06500483035	0.12838992383	0.13793103448
E	0.06293018682	0.1131406452	0.05342477658	0.04979292512	0.05052119275	0.04339918928	0.05376547568	0.04739063178	0.04389564969	0.05087538314	0.05316057875	0.04731082344	0.05647680121	0.04457507632	0.04662599236	0.05694370212	0.05907385342	0.03511082177	0.0655670988	0.0666637068	0.06429768689	0.06594778915	0.03866487455	0.01939781268
F	0.01797640732	0.03889926958	0.0458943027	0.04770106939	0.04551350077	0.07333075186	0.05139383654	0.05877777778	0.03981481481	0.03983411708	0.05891260185	0.05198749508	0.04794434557	0.0535923431	0.04562201671	0.05511001439	0.04933871745	0.06183107385	0.06691633796	0.06528163271	0.06562399105	0.06569207028	0.11916428841	0.03579952267
G	0.06031528444	0.11507761833	0.04840275201	0.04719198955	0.05267633853	0.03867657466	0.05367948049	0.04724608571	0.04755506816	0.04673733973	0.03649896999	0.05833279114	0.04800612168	0.05340601035	0.04985922776	0.05658264934	0.04852279957	0.05185142503	0.06168461511	0.06239697752	0.06140331709	0.06442564754	0.03859308426	0.0209153897
H	0.01831719608	0.0390759542	0.05173327224	0.05442479783	0.05522800155	0.0530933293	0.05042912316	0.04427242139	0.04700042629	0.04982867999	0.0535452199	0.05073945366	0.05055690352	0.04916984559	0.04525276349	0.04455452694	0.04891844764	0.05203958189	0.06176368676	0.06144206147	0.06265098932	0.0641156962	0.11638744119	0.04160583942
I	0.22996515679	0.11526783455	0.04625903328	0.05313090212	0.05115914241	0.04848100993	0.0575580924	0.04737229013	0.049405319	0.05628345724	0.04561982506	0.05355721213	0.04701500123	0.04737613048	0.05094422808	0.05268031615	0.05371655821	0.0535591972	0.06300903899	0.06215971296	0.0628957995	0.06359218662	0.0378440786	0.02028787239
J	0.01811915453	0.03801947767	0.06393631951	0.06126628197	0.06729572431	0.06439016468	0.06354485454	0.06302253659	0.06350272055	0.06265870108	0.06569596708	0.06127774423	0.06038446706	0.06279477253	0.06035050341	0.0595097198	0.06337972109	0.06098220704	0.06101138272	0.06174360033	0.06179951115	0.06273895517	0.1108798055	0.04485488127
K	0.05061460593	0.11379405843	0.06579909878	0.06446232194	0.06234987177	0.06396862186	0.06692371451	0.06585478558	0.06456785266	0.06411149309	0.06766293632	0.06127068431	0.06559542806	0.06416673505	0.0625804292	0.06736299773	0.06548816282	0.06353915246	0.06532476696	0.06484045531	0.06621794919	0.06656945223	0.03874392778	0.01985879172
L	0.0177817789	0.03919961112	0.06640356517	0.06465671948	0.06578145666	0.06449498298	0.06354127172	0.06512883034	0.06525153137	0.06327601089	0.06410663516	0.06558959883	0.06462826544	0.06333029217	0.06080023843	0.06565402219	0.06410237367	0.06489391838	0.06530594042	0.0644045818	0.06276645076	0.06516270146	0.11873496047	0.04947526237
M	0.04317697228	0.11645489867	0.06620976086	0.06490506632	0.06647835966	0.06556566164	0.06558636794	0.06925683973	0.06518335642	0.06448333185	0.06566923424	0.06461284142	0.06483234849	0.06550330829	0.06424436634	0.06795148696	0.06505759491	0.0642556808	0.06264781548	0.06219774922	0.06429287637	0.06356069451	0.0381953726	0.01939656778
N	0.0180214195	0.03898659905	0.06690585343	0.06494657435	0.06468336968	0.06271180129	0.06558651202	0.0640471186	0.06169979911	0.06408627027	0.06451392785	0.06228284842	0.06275599982	0.06326361096	0.06204241544	0.06341823607	0.06547287202	0.06473913891	0.06357742523	0.06364067047	0.06375800505	0.06382882544	0.11713957055	0.04640582348
O	0.03739774055	0.11810931441	0.06662227568	0.06854203632	0.06370992523	0.06403615681	0.06691612189	0.06480864798	0.0652618302	0.06348703398	0.0641549117	0.06405320266	0.06364139458	0.06582227264	0.06470601075	0.06576208069	0.06200181653	0.06524904691	0.06463444095	0.0638528853	0.06446938196	0.06560607272	0.0391995851	0.02021965077
P	0.01856979053	0.0717243747	0.07211997662	0.0723151957	0.06430647826	0.06991881758	0.071265503	0.07070328297	0.06939224759	0.0718235691	0.06952174734	0.06953584019	0.07085023144	0.07075014396	0.06842268093	0.06853334299	0.0653679438	0.07146568696	0.07153726855	0.06946918153	0.07070437181	0.06702293978	0.0740410742	0.24285714286
Plate information
Plate	Repeat	Barcode	Measured height	Chamber temperature at start	Chamber temperature at end	Humidity at start	Humidity at end	Ambient temperature at start	Ambient temperature at end	Group	Label	ScanX	ScanY	Measinfo	Kinetics	Measurement date
1	1	=""	14.9	24.14	24.16	30.2	30.7	23.6	23.63	1	Lilly FRET(1)	0	0	De=1st Ex=Top Em=Top Wdw=1 (14)	0	28-02-24 13:19:19
Background information
Plate	Label	Result	Signal	Flashes/Time	Meastime	MeasInfo
1	Lilly FRET	0	103	20	00:00:00.000	De=1st Ex=Top Em=Top Wdw=1 (14)
1	Lilly FRET	0	69	5	00:00:00.000	De=2nd Ex=Top Em=Top Wdw=1 (142)
Results for Lilly FRET(1) - channel 1 window 1 (Counts)
	01	02	03	04	05	06	07	08	09	10	11	12	13	14	15	16	17	18	19	20	21	22	23	24
A	250	10454	10031	10041	10063	10107	10397	10608	10509	10420	10563	10119	10550	10368	10374	10352	10229	10254	10111	10469	10144	10717	10655	2861
B	2726	5603	8375	7363	7136	6823	7957	7277	9912	7319	7987	6889	7351	7250	7586	6708	9756	7474	9159	9256	9118	9557	18732	39
C	80	17429	5729	7927	6859	7498	6436	8023	8433	6173	8237	5889	9017	9075	7773	7089	8301	8183	9320	9065	8919	9163	5627	2801
D	2503	5426	8238	7390	7795	6918	8747	6788	7271	6353	7826	7210	7035	6169	6506	7146	8482	7007	8842	8782	9103	8882	16906	36
E	64	14965	7377	6817	6955	5942	7387	6985	6150	6855	7172	6381	7486	6089	6343	7671	7982	4746	8861	9009	8631	8819	5178	2586
F	2487	5267	6276	6508	6176	10037	7026	7935	5332	5379	7859	7001	6492	7184	6117	7504	6659	8319	9059	8726	8740	8812	15491	60
G	88	15686	6782	6504	7309	5465	7514	6539	6548	6525	5085	8069	6650	7368	6942	7783	6788	7199	8506	8555	8430	8820	5326	2910
H	2588	5423	7226	7578	7681	7371	7051	6171	6505	7344	7406	7023	7022	6767	6677	6170	6789	7657	8556	8374	8584	8951	15610	57
I	66	15489	6414	7286	7044	6736	7810	6573	7232	8222	6248	7400	6475	6501	6933	7225	7429	7272	8595	8437	8442	8650	5179	2788
J	2534	5200	8747	8377	9678	8723	8617	8518	9080	8464	9642	8219	8142	9067	8158	8045	8758	8229	8174	8372	8293	8451	14594	51
K	70	15203	8995	8734	8436	8970	9043	8836	8698	8653	9952	8283	8838	8602	8413	9100	8791	8503	8795	8687	8933	8902	5240	2703
L	2469	5403	8985	8827	8853	8658	8547	8761	8767	8577	8681	8899	8738	8538	8160	8865	8631	8705	8786	8642	8392	8729	15543	66
M	81	15526	9023	8823	9626	8881	8791	9870	8660	8689	8875	8599	8525	8900	8701	8998	8709	8619	8450	8257	8528	8438	5144	2603
N	2482	5289	9063	9014	8721	8420	8776	8471	8231	8421	8509	8246	8488	8378	8203	8331	8808	8634	8512	8463	8353	8472	15275	51
O	96	16142	9305	10314	8708	8827	9192	8855	9003	8816	8846	8784	8740	9110	8893	8971	8533	8917	8829	8705	8853	9023	5442	2815
P	2656	10028	10118	10038	8915	9603	9958	9616	9583	9793	9568	9468	9888	9706	9510	9460	9184	9765	9825	9322	9791	8917	10055	51
Plate information
Plate	Repeat	Barcode	Measured height	Chamber temperature at start	Chamber temperature at end	Humidity at start	Humidity at end	Ambient temperature at start	Ambient temperature at end	Group	Label	ScanX	ScanY	Measinfo	Kinetics	Measurement date
1	1	=""	14.9	24.14	24.16	30.2	30.7	23.6	23.63	1	Lilly FRET(1)	0	0	De=2nd Ex=Top Em=Top Wdw=1 (142)	0	28-02-24 13:19:19
Background information
Plate	Label	Result	Signal	Flashes/Time	Meastime	MeasInfo
1	Lilly FRET	0	103	20	00:00:00.000	De=1st Ex=Top Em=Top Wdw=1 (14)
1	Lilly FRET	0	69	5	00:00:00.000	De=2nd Ex=Top Em=Top Wdw=1 (142)
Results for Lilly FRET(1) - channel 2 window 1 (Counts)
	01	02	03	04	05	06	07	08	09	10	11	12	13	14	15	16	17	18	19	20	21	22	23	24
A	7800	142495	145233	143862	142787	142981	141800	143419	143264	142939	143687	140678	141635	141877	142001	142463	140713	141842	140160	141909	140390	140521	139842	141060
B	148063	143853	142855	142456	141030	141111	142607	142214	142449	140912	144255	143034	142326	141557	140936	141737	141710	142308	140237	141500	138353	140663	143306	132
C	299	137539	140410	139817	141439	140318	140419	140251	140108	140696	143708	139151	146160	139965	139106	140455	140011	140204	138686	139430	139529	137637	138866	137637
D	142478	138789	137345	137303	138697	135030	140950	144016	138239	138581	138376	136752	137640	138967	137039	145736	138269	137866	137725	137425	138649	136636	131677	261
E	1017	132269	138082	136907	137665	136915	137393	147392	140105	134741	134912	134874	132550	136601	136040	134712	135119	135172	135144	135141	134235	133727	133920	133314
F	138348	135401	136749	136433	135696	136873	136709	135000	133920	135035	133401	134667	135407	134049	134080	136164	134965	134544	135378	133667	133183	134141	129997	1676
G	1459	136308	140116	137820	138753	141300	139979	138403	137693	139610	139319	138327	138524	137962	139232	137551	139893	138839	137895	137106	137289	136902	138004	139132
H	141288	138781	139678	139238	139078	138831	139820	139387	138403	147385	138313	138413	138893	137625	147549	138482	138782	147138	138528	136291	137013	139607	134121	1370
I	287	134374	138654	137133	137688	138941	135689	138752	146381	146082	136958	138170	137722	137221	136090	137148	138300	135775	136409	135731	134222	136023	136851	137422
J	139852	136772	136808	136731	143813	135471	135605	135158	142986	135081	146767	134127	134836	144391	135177	135188	138183	134941	133975	135593	134192	134701	131620	1137
K	1383	133601	136704	135490	135301	140225	135124	134174	134711	134968	147082	135187	134735	134057	134435	135089	134238	133823	134635	133975	134903	133725	135247	136111
L	138850	137833	135309	136521	134582	134243	134511	134518	134357	135549	135415	135677	135204	134817	134210	135026	134644	134142	134536	134183	133702	133957	130905	1334
M	1876	133322	136279	135937	144799	135452	134037	142513	132856	134748	135147	133085	131493	135871	135436	132418	133866	134136	134881	132754	132643	132755	134676	134199
N	137725	135662	135459	138791	134826	134265	133808	132262	133404	131401	131894	132396	135254	132430	132216	131366	134529	133366	133884	132981	131011	132730	130400	1099
O	2567	136670	139668	150477	136682	137844	137366	136633	137952	138863	137885	137136	137332	138403	137437	136416	137625	136661	136599	136329	137321	137533	138828	139221
P	143028	139813	140294	138809	138633	137345	139731	136005	138099	136348	137626	136160	139562	137187	138989	138035	140497	136639	137341	134189	138478	133044	135803	210
Basic assay information
Assay ID:				19214
Assay Started:				28-02-24 13:14:24
Assay Finished:				28-02-24 13:19:26
Assay Exported:				28-02-24 13:19:26
Protocol ID:				100202
Protocol Name:				Lilly FRET_384
Serial#:				="1040204"
Protocol information
Protocol:
Protocol name				Lilly FRET_384
Number of assay repeats				1
Start assay repeat each				N/A
Number of plate repeats				1
Start plate repeat each				N/A
Is label meas. height used				Yes
Height of measurement				Defined in label
Is gripper height used				No
Mode of measurement				By Columns bi-directional
Rotated plate				No
Soft move				No
Protocol notes
Plate type:
Name of the plate type				384 OptiPlate
Number of rows				16
Number of columns				24
Number of the wells in the plate				384
Height of the plate				14.35 mm
Coordinates of corners:
384 OptiPlate + Lilly FRET
12.1 mm x------------------------------------------------------- x 115.6 mm
9 mm 9 mm
12.1 mm x------------------------------------------------------- x 115.6 mm
76.5 mm 76.5 mm
Platemap:
Plate				1
Group				1
	01	02	03	04	05	06	07	08	09	10	11	12	13	14	15	16	17	18	19	20	21	22	23	24
A	-	-	-	-	-	-	-	-	-	-	-	-	-	-	-	-	-	-	-	-	-	-	-	-
B	-	-	-	-	-	-	-	-	-	-	-	-	-	-	-	-	-	-	-	-	-	-	-	-
C	-	-	-	-	-	-	-	-	-	-	-	-	-	-	-	-	-	-	-	-	-	-	-	-
D	-	-	-	-	-	-	-	-	-	-	-	-	-	-	-	-	-	-	-	-	-	-	-	-
E	-	-	-	-	-	-	-	-	-	-	-	-	-	-	-	-	-	-	-	-	-	-	-	-
F	-	-	-	-	-	-	-	-	-	-	-	-	-	-	-	-	-	-	-	-	-	-	-	-
G	-	-	-	-	-	-	-	-	-	-	-	-	-	-	-	-	-	-	-	-	-	-	-	-
H	-	-	-	-	-	-	-	-	-	-	-	-	-	-	-	-	-	-	-	-	-	-	-	-
I	-	-	-	-	-	-	-	-	-	-	-	-	-	-	-	-	-	-	-	-	-	-	-	-
J	-	-	-	-	-	-	-	-	-	-	-	-	-	-	-	-	-	-	-	-	-	-	-	-
K	-	-	-	-	-	-	-	-	-	-	-	-	-	-	-	-	-	-	-	-	-	-	-	-
L	-	-	-	-	-	-	-	-	-	-	-	-	-	-	-	-	-	-	-	-	-	-	-	-
M	-	-	-	-	-	-	-	-	-	-	-	-	-	-	-	-	-	-	-	-	-	-	-	-
N	-	-	-	-	-	-	-	-	-	-	-	-	-	-	-	-	-	-	-	-	-	-	-	-
O	-	-	-	-	-	-	-	-	-	-	-	-	-	-	-	-	-	-	-	-	-	-	-	-
P	-	-	-	-	-	-	-	-	-	-	-	-	-	-	-	-	-	-	-	-	-	-	-	-
- - Undefined
Calculations:
Plate				1
Formula index				Calc 1
Formula name				Label ratio
Formula				Label ratio where X = Lilly FRET(1) channel 1 window 1 Y = Lilly FRET(1) channel 2 window 1
Auto export parameters:
Export format				Plate2
Include basic assay information				Yes
Place assay information at				End of file
Include basic plate information				Yes
Place plate information at				Beginning of plate
Include protocol information				Yes
Protocol info level				Large
Include error and warning information				Yes
Include background information				Yes
Add plate number to the file name				Yes
Each plate to separate file				No
Field separator to use				System
File name format				<DefaultDataFolder>\<Date>\<ProtocolName>_<AssayID>.csv
Operations:
Plate 1
Group 1
Measurement
Label				Lilly FRET(1)
Labels:
Lilly FRET				6000025
Light source				Laser
Top mirror				LANCE/DELFIA Bias
Bottom mirror				N/A
Exc. filter				N/A
Using of excitation filter				Top
Ems. filter				APC 665
Using of emission filter				Top
2nd ems. filter				Europium 615
Using of 2nd emission filter				Top
Measurement height				7.3 mm
Cycle				16600
Delay				30
Number of flashes				20
Number of flashes for 2nd detector				5
Number of sequence windows				1
Total time of windows				500
Excitation light				100%
Reference excitation light				100%
Reference AD gain				4
Reference signal				323509
Last edited				13-06-14 09:17:06
Last edited by				EnVision
Factory preset				No
Filters:
APC 665				205
Filter type				Emission
Description				M665 CWL=665nm BW=7 5nm Tmin=75%
Used with				Luminescence DELFIA - Time-resolved Fluorescence Fluorescence Intensity LANCE - Time-resolved Fluorescence
Last edited				26-02-19 14:51:38
Last edited by				Installation
Factory preset				Yes
Europium 615				203
Filter type				Emission
Description				M615 CWL=615nm BW=8 5nm Tmin=80%
Used with				Luminescence DELFIA - Time-resolved Fluorescence Fluorescence Intensity LANCE - Time-resolved FluorescenceLuminescence Absorbance DELFIA - Time-resolved Fluorescence Fluorescence Intensity LANCE - Time-resolved Fluorescence
Last edited				26-02-19 14:51:38
Last edited by				Installation
Factory preset				Yes
Mirror modules:
LANCE/DELFIA Bias				445
Used by				Top
Dual				No
Bias				Yes
Description				D400
Used with				Luminescence DELFIA - Time-resolved Fluorescence Fluorescence Intensity LANCE - Time-resolved Fluorescence
Last edited				26-02-19 14:51:38
Last edited by				Installation
Factory preset				Yes
Instrument:
Serial number				1040204
Nickname				EnVision
Normalization:
Notifications for plate 1 repeat 1:
WARNING: Plate height defined in the plate editor does not match the actual plate height. Measured height is 14.90 mm. Plate editor height is 14.35 mm. The results may be affected.
Exported with EnVision Workstation version 1.14.3049.528
