## Supplementary material for "Genome-wide arrayed CRISPR activation screen for prion protein modulators": Plate_LXVII_A.csv

Plate information
Plate	Repeat	Barcode	Measured height	Chamber temperature at start	Chamber temperature at end	Humidity at start	Humidity at end	Ambient temperature at start	Ambient temperature at end	Formula	Measurement date
1	1	=""	N/A	N/A	N/A	N/A	N/A	N/A	N/A	Calc 1: Label ratio = X / Y where X = Lilly FRET(1) channel 1 window 1 Y = Lilly FRET(1) channel 2 window 1	06-03-24 12:48:22
Background information
Plate	Label	Result	Signal	Flashes/Time	Meastime	MeasInfo
1	Lilly FRET	0	68	20	00:00:00.000	De=1st Ex=Top Em=Top Wdw=1 (14)
1	Lilly FRET	0	52	5	00:00:00.000	De=2nd Ex=Top Em=Top Wdw=1 (142)
Calculated results: Calc 1: Label ratio = X / Y where X = Lilly FRET(1) channel 1 window 1 Y = Lilly FRET(1) channel 2 window 1
	01	02	03	04	05	06	07	08	09	10	11	12	13	14	15	16	17	18	19	20	21	22	23	24
A	0.02298585486	0.04784085189	0.05249984046	0.05566151021	0.06987152746	0.0530531892	0.05139268901	0.05418316497	0.05479217499	0.05671332223	0.0473983434	0.05690378375	0.07307798372	0.04917374628	0.06016763692	0.05142319218	0.05291687253	0.05956101566	0.04567544134	0.05350994334	0.05273266222	0.04023719069	0.05032915846	0.02026846317
B	0.01788958079	0.04782707849	0.04654987841	0.04345921255	0.03719227733	0.04846968211	0.04686616113	0.04479981691	0.05382126711	0.04416279337	0.05357650942	0.04482723884	0.1022843083	0.04167421372	0.05171494452	0.04968751577	0.0419545939	0.04258178578	0.04904546779	0.04424578889	0.05257150288	0.05034609326	0.0457007595	0.19897959184
C	0.06091370558	0.04848976988	0.04977005621	0.0611593908	0.10460035223	0.05063781571	0.05420717325	0.05991625877	0.03947368421	0.03767772684	0.04371959859	0.05215296244	0.03589216945	0.05247199095	0.06432321521	0.04980104406	0.04797724445	0.0463092531	0.04022823062	0.05397480292	0.04991307027	0.04101900466	0.05150249253	0.02003258535
D	0.01817217812	0.03103527511	0.05547721182	0.04435028882	0.03647707829	0.05241562472	0.04280095343	0.04765362218	0.04768076348	0.04027097677	0.05041450278	0.0506500966	0.10345161771	0.0508819133	0.04814201219	0.04958829719	0.04473938583	0.06331729006	0.04805751108	0.04651162791	0.04920752348	0.04365839067	0.0468007614	0.02680708473
E	0.03634790134	0.0645617413	0.05221055113	0.05281797552	0.08748311571	0.04398738597	0.05295109612	0.05358938495	0.03818826358	0.05301553457	0.0536851545	0.0487719325	0.03627119168	0.04526851705	0.04908549812	0.04253880483	0.03689944768	0.05507957791	0.05040755849	0.04907191874	0.05168585937	0.04959476428	0.0404124091	0.01993426748
F	0.01776541096	0.03380382721	0.07161698066	0.04972513178	0.03674085421	0.03332929892	0.05483036596	0.04833378407	0.05599094789	0.05058270791	0.05001250881	0.04841654888	0.09884102509	0.04884504514	0.05152775129	0.04957402665	0.05227248633	0.04881413081	0.04828986127	0.05134493065	0.04834323698	0.05010647914	0.05308658032	0.05693296602
G	0.03373337658	0.02771024002	0.07522888929	0.04983621565	0.08040502916	0.03933972014	0.04848631488	0.04152399787	0.04553756868	0.03257434329	0.03949455235	0.05802172008	0.03417008121	0.04045948893	0.0464354671	0.04877107862	0.05841772757	0.0496153335	0.0429904482	0.04484779788	0.04082134239	0.03294407066	0.04796775575	0.02061779866
H	0.01755945284	0.03097387313	0.04288419519	0.05913025572	0.03163520766	0.05004087826	0.04916173134	0.04630895799	0.04417866554	0.03626270216	0.04873190811	0.02945149558	0.09085959757	0.04829364876	0.04592419142	0.04461245413	0.03730549275	0.04538413991	0.04364814495	0.03791642423	0.04600505877	0.04252810079	0.05009938294	0.0790513834
I	0.03588429147	0.05020405758	0.05062839295	0.04546462302	0.09505886604	0.04971363804	0.04741975234	0.0491345409	0.04720795299	0.04947054683	0.0484793169	0.04446392973	0.03461045435	0.04380121219	0.04639620842	0.04806432534	0.03959628487	0.04845821596	0.05070074817	0.04645286245	0.04211209034	0.04378439502	0.06599256528	0.02043255762
J	0.01742877734	0.0434929324	0.03219788156	0.04896943276	0.03660357258	0.04104466382	0.03951595709	0.0466139895	0.05839449057	0.04322550327	0.04593020611	0.04429466303	0.07865812207	0.04240644633	0.04516168247	0.04354826402	0.04141534471	0.04388401541	0.03944174757	0.04899693108	0.04054717213	0.04894272724	0.04311413227	0.03848946986
K	0.03670942061	0.0479554954	0.04432477525	0.05082101196	0.09157500816	0.03545477699	0.05143908767	0.04905234623	0.05040697805	0.04662392934	0.05117918794	0.04718980344	0.03572238431	0.04612431803	0.03692277146	0.05092772127	0.0446065832	0.05638143994	0.04712266817	0.05025083421	0.04252299566	0.05027595656	0.03576455631	0.01998942758
L	0.01839186963	0.05931453882	0.03822044293	0.04263223199	0.03426896629	0.04603711601	0.0641369541	0.0478704947	0.04191034619	0.04994266882	0.06320788909	0.04027407053	0.09682717144	0.0284957127	0.04138967967	0.05899089387	0.05255274183	0.05090545378	0.04468364163	0.04366308649	0.04537451314	0.04840014769	0.06290437706	0.02767749699
M	0.04768786127	0.05119841895	0.05017818314	0.04334353795	0.09431252101	0.04590606832	0.05144762932	0.05177339185	0.05350897912	0.03205666674	0.04344927383	0.04520813917	0.03555693213	0.04278694604	0.04779227013	0.04889652237	0.04858520195	0.04309197288	0.04257822413	0.03905264847	0.05337986803	0.04713334678	0.04853683613	0.01975355886
N	0.01760953862	0.06090014489	0.04055596998	0.04747834413	0.03635825741	0.05232113516	0.04673942179	0.04392697892	0.04605867771	0.05486047273	0.04021851309	0.04486743192	0.09851551957	0.05977473043	0.03599429234	0.04378667948	0.04985457812	0.05425653899	0.04181149368	0.05208133291	0.04960208021	0.04251745149	0.04125332781	0.03500660502
O	0.04489234998	0.05276491657	0.04365269722	0.0634662621	0.10043056806	0.04663636163	0.04860958412	0.0259396858	0.04625946831	0.0762340779	0.0474086773	0.03997860775	0.03575612489	0.05507895064	0.04881778614	0.05121636088	0.04400260756	0.04511627907	0.05488675171	0.04294816211	0.0452878773	0.05357223214	0.04037644202	0.02033161106
P	0.0183700217	0.04970137137	0.05695913801	0.04735342136	0.06912876696	0.04285389317	0.05018295113	0.04380308852	0.03929304781	0.05668815922	0.05112235057	0.05884554355	0.06620659437	0.0424795308	0.05316875106	0.04912505657	0.06104102476	0.05624665597	0.04732285326	0.04701059469	0.04678366878	0.05688658892	0.05067794335	0.02603601649
Plate information
Plate	Repeat	Barcode	Measured height	Chamber temperature at start	Chamber temperature at end	Humidity at start	Humidity at end	Ambient temperature at start	Ambient temperature at end	Group	Label	ScanX	ScanY	Measinfo	Kinetics	Measurement date
1	1	=""	14.9	24.92	24.8	28.3	28.6	23.21	23.23	1	Lilly FRET(1)	0	0	De=1st Ex=Top Em=Top Wdw=1 (14)	0	06-03-24 12:48:22
Background information
Plate	Label	Result	Signal	Flashes/Time	Meastime	MeasInfo
1	Lilly FRET	0	68	20	00:00:00.000	De=1st Ex=Top Em=Top Wdw=1 (14)
1	Lilly FRET	0	52	5	00:00:00.000	De=2nd Ex=Top Em=Top Wdw=1 (142)
Results for Lilly FRET(1) - channel 1 window 1 (Counts)
	01	02	03	04	05	06	07	08	09	10	11	12	13	14	15	16	17	18	19	20	21	22	23	24
A	299	6748	7404	7880	9882	7411	7194	7622	7680	8039	6678	7909	10070	6859	8413	7156	7390	8271	6269	7413	7276	5571	6980	2804
B	2531	6711	6566	6051	5182	6721	6545	6264	7536	6157	7532	6230	14051	5752	7177	6893	5786	5925	6731	6073	7277	6968	6294	39
C	84	6688	6818	8417	14195	6927	7377	8128	5427	5186	5986	7100	4893	7147	8809	6821	6595	6354	5450	7326	6804	5547	7015	2705
D	2502	4187	7514	5935	4946	7026	5800	6432	6475	5469	6805	6790	13877	6808	6422	6739	6017	8459	6451	6236	6585	5838	6245	56
E	84	8584	7088	7099	11658	5984	7065	7088	5020	6962	7064	6396	4694	5984	6449	5662	4877	7271	6685	6493	6728	6517	5268	2602
F	2407	4524	9530	6594	4893	4406	7271	6434	7373	6632	6597	6337	12801	6422	6754	6523	6903	6370	6328	6700	6240	6541	6939	62
G	104	3818	10312	6968	10974	5367	6613	5627	6183	4432	5354	7811	4620	5491	6253	6574	7943	6720	5851	6014	5481	4446	6498	2804
H	2430	4224	5888	8040	4309	6794	6674	6265	6069	4971	6606	3968	12183	6610	6276	6066	5049	6241	5820	5083	6184	5698	6755	60
I	98	6815	6808	6152	12628	6623	6311	6597	6387	6606	6427	5933	4617	5832	6226	6420	5312	6451	6736	6140	5519	5808	8752	2735
J	2370	5800	4280	6650	4879	5455	5375	6153	7750	5703	6057	5862	10298	5589	5944	5707	5493	5798	5200	6482	5288	6416	5740	53
K	83	6448	5951	6840	12064	4733	6820	6478	6744	6102	6736	6146	4726	6104	4835	6829	5918	7445	6252	6581	5603	6495	4726	2647
L	2501	8115	5079	5738	4560	6110	8512	6346	5518	6577	8371	5296	12558	3742	5423	7858	7087	6769	5928	5793	5953	6161	8196	69
M	99	6891	6646	5819	12344	6151	6772	6760	7023	4236	5735	5821	4592	5538	6372	6434	6420	5568	5537	5110	6852	5841	6326	2581
N	2366	8070	5328	6347	4793	6910	6103	5763	5964	7042	5183	5867	12702	7711	4591	5648	6548	7003	5365	6780	6295	5366	5377	53
O	98	7248	6006	8785	13272	6330	6632	3512	6327	10324	6471	5457	4914	7531	6640	6937	5940	6014	7345	5696	6015	7143	5453	2786
P	2607	6857	7866	6613	9389	5840	6926	5951	5358	7605	6944	7862	9066	5816	7189	6513	8182	7569	6406	6181	6355	7541	6795	120
Plate information
Plate	Repeat	Barcode	Measured height	Chamber temperature at start	Chamber temperature at end	Humidity at start	Humidity at end	Ambient temperature at start	Ambient temperature at end	Group	Label	ScanX	ScanY	Measinfo	Kinetics	Measurement date
1	1	=""	14.9	24.92	24.8	28.3	28.6	23.21	23.23	1	Lilly FRET(1)	0	0	De=2nd Ex=Top Em=Top Wdw=1 (142)	0	06-03-24 12:48:22
Background information
Plate	Label	Result	Signal	Flashes/Time	Meastime	MeasInfo
1	Lilly FRET	0	68	20	00:00:00.000	De=1st Ex=Top Em=Top Wdw=1 (14)
1	Lilly FRET	0	52	5	00:00:00.000	De=2nd Ex=Top Em=Top Wdw=1 (142)
Results for Lilly FRET(1) - channel 2 window 1 (Counts)
	01	02	03	04	05	06	07	08	09	10	11	12	13	14	15	16	17	18	19	20	21	22	23	24
A	13008	141051	141029	141570	141431	139690	139981	140671	140166	141748	140891	138989	137798	139485	139826	139159	139653	138866	137251	138535	137979	138454	138687	138343
B	141479	140318	141053	139234	139330	138664	139653	139822	140019	139416	140584	138978	137372	138023	138780	138727	137911	139144	137240	137256	138421	138402	137722	196
C	1379	137926	136990	137624	135707	136795	136089	135656	137484	137641	136918	136138	136325	136206	136949	136965	137461	137208	135477	135730	136317	135230	136207	135030
D	137683	134911	135443	133821	135592	134044	135511	134974	135799	135805	134981	134057	134140	133800	133397	135899	134490	133597	134235	134074	133821	133720	133438	2089
E	2311	132958	135758	134405	133260	136039	133425	132265	131454	131320	131582	131141	129414	132189	131383	133102	132170	132009	132619	132316	130171	131405	130356	130529
F	135488	133831	133069	132609	133176	132196	132609	133116	131682	131112	131907	130885	129511	131477	131075	131581	132058	130495	131042	130490	129077	130542	130711	1089
G	3083	137783	137075	139818	136484	136427	136389	135512	135778	136058	135563	134622	135206	135716	134660	134793	135969	135442	136100	134098	134268	134956	135466	135999
H	138387	136373	137300	135971	136209	135769	135756	135287	137374	137083	135558	134730	134086	136871	136660	135971	135342	137515	133339	134058	134420	133982	134832	759
I	2731	135746	134470	135314	132844	133223	133088	134264	135295	133534	132572	133434	133399	133147	134192	133571	134154	133125	132858	132177	131055	132650	132621	133855
J	135982	133355	132928	135799	133293	132904	136021	131999	132718	131936	131874	132341	130921	131796	131616	131050	132632	132121	131840	132294	130416	131092	133135	1377
K	2261	134458	134259	134590	131739	133494	132584	132063	133791	130877	131616	130240	132298	132338	130949	134092	132671	132047	132675	130963	131764	129187	132142	132420
L	135984	136813	132887	134593	133065	132719	132716	132566	131662	131691	132436	131499	129695	131318	131023	133207	134855	132972	132666	132675	131197	127293	130293	2493
M	2076	134594	132448	134253	130884	133991	131629	130569	131249	132141	131993	128760	129145	129432	133327	131584	132139	129212	130043	130849	128363	123925	130334	130660
N	134359	132512	131374	133682	131827	132069	130575	131195	129487	128362	128871	130763	128934	129001	127548	128989	131342	129072	128314	130181	126910	126207	130341	1514
O	2183	137364	137586	138420	132151	135731	136434	135391	136772	135425	136494	136498	137431	136731	136016	135445	134992	133300	133821	132625	132817	133334	135054	137028
P	141916	137964	138099	139652	135819	136277	138015	135858	136360	134155	135831	133604	136935	136913	135211	132580	134041	134568	135368	131481	135838	132562	134082	4609
Basic assay information
Assay ID:				19221
Assay Started:				06-03-24 12:42:46
Assay Finished:				06-03-24 12:48:29
Assay Exported:				06-03-24 12:48:29
Protocol ID:				100202
Protocol Name:				Lilly FRET_384
Serial#:				="1040204"
Protocol information
Protocol:
Protocol name				Lilly FRET_384
Number of assay repeats				1
Start assay repeat each				N/A
Number of plate repeats				1
Start plate repeat each				N/A
Is label meas. height used				Yes
Height of measurement				Defined in label
Is gripper height used				No
Mode of measurement				By Columns bi-directional
Rotated plate				No
Soft move				No
Protocol notes
Plate type:
Name of the plate type				384 OptiPlate
Number of rows				16
Number of columns				24
Number of the wells in the plate				384
Height of the plate				14.35 mm
Coordinates of corners:
384 OptiPlate + Lilly FRET
12.1 mm x------------------------------------------------------- x 115.6 mm
9 mm 9 mm
12.1 mm x------------------------------------------------------- x 115.6 mm
76.5 mm 76.5 mm
Platemap:
Plate				1
Group				1
	01	02	03	04	05	06	07	08	09	10	11	12	13	14	15	16	17	18	19	20	21	22	23	24
A	-	-	-	-	-	-	-	-	-	-	-	-	-	-	-	-	-	-	-	-	-	-	-	-
B	-	-	-	-	-	-	-	-	-	-	-	-	-	-	-	-	-	-	-	-	-	-	-	-
C	-	-	-	-	-	-	-	-	-	-	-	-	-	-	-	-	-	-	-	-	-	-	-	-
D	-	-	-	-	-	-	-	-	-	-	-	-	-	-	-	-	-	-	-	-	-	-	-	-
E	-	-	-	-	-	-	-	-	-	-	-	-	-	-	-	-	-	-	-	-	-	-	-	-
F	-	-	-	-	-	-	-	-	-	-	-	-	-	-	-	-	-	-	-	-	-	-	-	-
G	-	-	-	-	-	-	-	-	-	-	-	-	-	-	-	-	-	-	-	-	-	-	-	-
H	-	-	-	-	-	-	-	-	-	-	-	-	-	-	-	-	-	-	-	-	-	-	-	-
I	-	-	-	-	-	-	-	-	-	-	-	-	-	-	-	-	-	-	-	-	-	-	-	-
J	-	-	-	-	-	-	-	-	-	-	-	-	-	-	-	-	-	-	-	-	-	-	-	-
K	-	-	-	-	-	-	-	-	-	-	-	-	-	-	-	-	-	-	-	-	-	-	-	-
L	-	-	-	-	-	-	-	-	-	-	-	-	-	-	-	-	-	-	-	-	-	-	-	-
M	-	-	-	-	-	-	-	-	-	-	-	-	-	-	-	-	-	-	-	-	-	-	-	-
N	-	-	-	-	-	-	-	-	-	-	-	-	-	-	-	-	-	-	-	-	-	-	-	-
O	-	-	-	-	-	-	-	-	-	-	-	-	-	-	-	-	-	-	-	-	-	-	-	-
P	-	-	-	-	-	-	-	-	-	-	-	-	-	-	-	-	-	-	-	-	-	-	-	-
- - Undefined
Calculations:
Plate				1
Formula index				Calc 1
Formula name				Label ratio
Formula				Label ratio where X = Lilly FRET(1) channel 1 window 1 Y = Lilly FRET(1) channel 2 window 1
Auto export parameters:
Export format				Plate2
Include basic assay information				Yes
Place assay information at				End of file
Include basic plate information				Yes
Place plate information at				Beginning of plate
Include protocol information				Yes
Protocol info level				Large
Include error and warning information				Yes
Include background information				Yes
Add plate number to the file name				Yes
Each plate to separate file				No
Field separator to use				System
File name format				<DefaultDataFolder>\<Date>\<ProtocolName>_<AssayID>.csv
Operations:
Plate 1
Group 1
Measurement
Label				Lilly FRET(1)
Labels:
Lilly FRET				6000025
Light source				Laser
Top mirror				LANCE/DELFIA Bias
Bottom mirror				N/A
Exc. filter				N/A
Using of excitation filter				Top
Ems. filter				APC 665
Using of emission filter				Top
2nd ems. filter				Europium 615
Using of 2nd emission filter				Top
Measurement height				7.3 mm
Cycle				16600
Delay				30
Number of flashes				20
Number of flashes for 2nd detector				5
Number of sequence windows				1
Total time of windows				500
Excitation light				100%
Reference excitation light				100%
Reference AD gain				4
Reference signal				323509
Last edited				13-06-14 09:17:06
Last edited by				EnVision
Factory preset				No
Filters:
APC 665				205
Filter type				Emission
Description				M665 CWL=665nm BW=7 5nm Tmin=75%
Used with				Luminescence DELFIA - Time-resolved Fluorescence Fluorescence Intensity LANCE - Time-resolved Fluorescence
Last edited				26-02-19 14:51:38
Last edited by				Installation
Factory preset				Yes
Europium 615				203
Filter type				Emission
Description				M615 CWL=615nm BW=8 5nm Tmin=80%
Used with				Luminescence DELFIA - Time-resolved Fluorescence Fluorescence Intensity LANCE - Time-resolved FluorescenceLuminescence Absorbance DELFIA - Time-resolved Fluorescence Fluorescence Intensity LANCE - Time-resolved Fluorescence
Last edited				26-02-19 14:51:38
Last edited by				Installation
Factory preset				Yes
Mirror modules:
LANCE/DELFIA Bias				445
Used by				Top
Dual				No
Bias				Yes
Description				D400
Used with				Luminescence DELFIA - Time-resolved Fluorescence Fluorescence Intensity LANCE - Time-resolved Fluorescence
Last edited				26-02-19 14:51:38
Last edited by				Installation
Factory preset				Yes
Instrument:
Serial number				1040204
Nickname				EnVision
Normalization:
Notifications for plate 1 repeat 1:
WARNING: Plate height defined in the plate editor does not match the actual plate height. Measured height is 14.90 mm. Plate editor height is 14.35 mm. The results may be affected.
Exported with EnVision Workstation version 1.14.3049.528
