## Supplementary material for "Genome-wide arrayed CRISPR activation screen for prion protein modulators": Plate_LXVII_B.csv

Plate information
Plate	Repeat	Barcode	Measured height	Chamber temperature at start	Chamber temperature at end	Humidity at start	Humidity at end	Ambient temperature at start	Ambient temperature at end	Formula	Measurement date
1	1	=""	N/A	N/A	N/A	N/A	N/A	N/A	N/A	Calc 1: Label ratio = X / Y where X = Lilly FRET(1) channel 1 window 1 Y = Lilly FRET(1) channel 2 window 1	06-03-24 12:54:03
Background information
Plate	Label	Result	Signal	Flashes/Time	Meastime	MeasInfo
1	Lilly FRET	0	104	20	00:00:00.000	De=1st Ex=Top Em=Top Wdw=1 (14)
1	Lilly FRET	0	65	5	00:00:00.000	De=2nd Ex=Top Em=Top Wdw=1 (142)
Calculated results: Calc 1: Label ratio = X / Y where X = Lilly FRET(1) channel 1 window 1 Y = Lilly FRET(1) channel 2 window 1
	01	02	03	04	05	06	07	08	09	10	11	12	13	14	15	16	17	18	19	20	21	22	23	24
A	0.02777417262	0.06787688013	0.05173887038	0.04695099007	0.07013960796	0.05366723724	0.04782341244	0.05336884116	0.05539825807	0.05738480055	0.04536509204	0.05450376632	0.07063256987	0.047000	0.06012904902	0.05231796231	0.05271631831	0.05946968586	0.04473731983	0.05445573211	0.0502578645	0.03910006617	0.04809432769	0.02054100236
B	0.01864054531	0.04880042852	0.04694181929	0.0446005543	0.03750505459	0.04876636583	0.04896580532	0.04488943791	0.05175421453	0.04603187268	0.05311608609	0.04445024735	0.10361004215	0.04278572511	0.04977705833	0.0508448686	0.03893959276	0.04535442044	0.05020640651	0.04486194923	0.05007252085	0.0487167265	0.04516910314	0.10000
C	0.06021505376	0.04723210121	0.04782509679	0.05993334127	0.09841896343	0.05153170444	0.05367240023	0.06178256931	0.03913983309	0.03900677012	0.04478945605	0.05397568624	0.03756093185	0.04797755367	0.0624052421	0.04939267659	0.04687281171	0.04392285684	0.04063743212	0.05446041524	0.04877885779	0.04068987637	0.05120432938	0.01978318578
D	0.01773586538	0.03131438591	0.05625457693	0.04603089497	0.03481131589	0.04639026662	0.04078685626	0.04754612684	0.0468701177	0.04089882649	0.04921396413	0.050289197	0.09325669572	0.05073797245	0.04965945468	0.05056951349	0.04403950625	0.06293967689	0.04640907182	0.04635119514	0.04974938001	0.04401588117	0.04852494968	0.03927148549
E	0.03601108033	0.06461943671	0.05193092762	0.05280811582	0.0898474613	0.04283569414	0.05373687925	0.05346758159	0.03843120331	0.05074798881	0.05278532299	0.04798331545	0.03553418642	0.04671057341	0.04955514948	0.04087091664	0.03532304268	0.05287299184	0.04901417728	0.04724043299	0.0512399346	0.04992358635	0.04184758764	0.01971477141
F	0.01828782687	0.03407909402	0.06952185392	0.05059964817	0.03536958035	0.03396292463	0.05538556986	0.04624684987	0.05501296196	0.05262085362	0.04948733032	0.04821941043	0.0990533702	0.04570397655	0.05171442944	0.05046847898	0.05282194667	0.04895699006	0.04729153987	0.05046384731	0.05099380551	0.04847403641	0.0537682704	0.04302477184
G	0.14794007491	0.02884615385	0.07836255648	0.05273352949	0.09133676284	0.04174778122	0.04928032493	0.04345636426	0.04656097958	0.03267129945	0.04662790698	0.06131057411	0.03523923784	0.04499221512	0.04845413077	0.05000407803	0.0589855658	0.05181581208	0.04444607915	0.04681461442	0.04322991425	0.03325364674	0.04817553424	0.02038519991
H	0.01906808996	0.03172094232	0.04415277062	0.04917048758	0.03502664914	0.04972745599	0.04972371652	0.04724546722	0.04343956359	0.03568253513	0.05206309096	0.03015097335	0.09279360217	0.04991049729	0.04794550616	0.04529047099	0.03883713997	0.04480248797	0.04741150833	0.04040814217	0.04707676216	0.0438525101	0.05051213694	0.03391572456
I	0.0396039604	0.05071004239	0.05158857744	0.04458840075	0.09307678211	0.04972049531	0.04840894455	0.04900003683	0.04778523294	0.05081548874	0.04939206904	0.04585222985	0.03553503014	0.04619292685	0.0495277129	0.05112950867	0.04074246847	0.05004473562	0.05124401739	0.0485654836	0.04202721229	0.04373583195	0.03430632945	0.02046726588
J	0.01768885974	0.044405406	0.03181058496	0.04711713639	0.03449913423	0.04295842257	0.04160982747	0.04843596096	0.05923003204	0.04597178607	0.04797867614	0.04601661212	0.09479245857	0.04551136725	0.04639251671	0.04781627347	0.04379824089	0.04616140853	0.04214162863	0.05131742723	0.04063239439	0.05069477646	0.04475425223	0.04150197628
K	0.28169014085	0.04978687127	0.04682220316	0.05263434404	0.09525106074	0.03354528348	0.05251141553	0.04862045258	0.04939272471	0.04557709205	0.0499669342	0.04857241555	0.03562491129	0.04693727711	0.03701888642	0.050394269	0.04635661834	0.0571529357	0.04420652346	0.04975643702	0.04419781492	0.05057495501	0.03672290828	0.02001313574
L	0.01793285036	0.05731554815	0.04103759621	0.0433985195	0.03483731213	0.04634747789	0.06446606352	0.04976241254	0.04176337548	0.04879231016	0.06104690584	0.03878251229	0.09073634204	0.02923592993	0.0447068072	0.05854426853	0.05681758604	0.05272793576	0.04417224566	0.04469689453	0.04623438785	0.04958740196	0.06007866205	0.02079055441
M	0.04008097166	0.05252832666	0.05295240672	0.04401256106	0.0905809774	0.04626683356	0.05213984553	0.05171312729	0.04537582527	0.03045825731	0.04390464472	0.0453882571	0.03702903405	0.04295407685	0.04576590365	0.0483874591	0.04106265724	0.04421339034	0.04216330292	0.03992215404	0.05162654248	0.04572900489	0.04729498507	0.01992690699
N	0.01752543	0.06008858451	0.0379379569	0.04643490546	0.03542889789	0.05079017152	0.0455081024	0.0430365355	0.04585315044	0.05344361628	0.0417370812	0.04474387666	0.08354575531	0.05602824745	0.03812896698	0.04405601397	0.04739089439	0.05166770692	0.04175255742	0.05194876544	0.04960035798	0.04102738246	0.04161124395	0.70000
O	0.02060166218	0.05135433703	0.04279217695	0.06000248791	0.09677798683	0.04539274211	0.04641050084	0.02596765574	0.04753469579	0.07783223472	0.0465182138	0.03975321533	0.0364590212	0.05527586486	0.04711358305	0.0535347652	0.04487174788	0.04414785145	0.05319431531	0.04382070422	0.04508636453	0.05329669901	0.04162476925	0.01993766683
P	0.01801853417	0.04993954494	0.05718110397	0.04619459831	0.06896020991	0.04247876062	0.04935703756	0.04280750215	0.04136768743	0.05621876317	0.04966310239	0.05866846402	0.06555986337	0.04119743833	0.05215195108	0.04788332186	0.05972563881	0.06008660328	0.04674727897	0.04465209761	0.04722218043	0.05498271249	0.05285836755	0.02892728003
Plate information
Plate	Repeat	Barcode	Measured height	Chamber temperature at start	Chamber temperature at end	Humidity at start	Humidity at end	Ambient temperature at start	Ambient temperature at end	Group	Label	ScanX	ScanY	Measinfo	Kinetics	Measurement date
1	1	=""	14.9	24.77	24.65	28.8	28.8	23.21	23.14	1	Lilly FRET(1)	0	0	De=1st Ex=Top Em=Top Wdw=1 (14)	0	06-03-24 12:54:03
Background information
Plate	Label	Result	Signal	Flashes/Time	Meastime	MeasInfo
1	Lilly FRET	0	104	20	00:00:00.000	De=1st Ex=Top Em=Top Wdw=1 (14)
1	Lilly FRET	0	65	5	00:00:00.000	De=2nd Ex=Top Em=Top Wdw=1 (142)
Results for Lilly FRET(1) - channel 1 window 1 (Counts)
	01	02	03	04	05	06	07	08	09	10	11	12	13	14	15	16	17	18	19	20	21	22	23	24
A	214	9531	7266	6613	9822	7462	6686	7475	7709	8010	6247	7583	9634	6533	8331	7226	7236	8110	6161	7526	6841	5318	6616	2837
B	2628	6924	6641	6260	5194	6738	6799	6214	7150	6346	7374	6128	14135	5931	6888	6990	5282	6527	6981	6163	6801	6541	6229	48
C	84	6481	6510	8056	13116	6981	7233	8321	5595	5583	6015	7539	5024	6532	8438	6673	6359	5803	5373	7161	6569	5582	6926	2668
D	2460	4286	7605	6353	4724	6276	5536	6365	6300	5524	6668	6634	12347	6700	6686	6775	5926	8419	6188	6215	6640	5909	6461	69
E	91	8636	6971	7069	12010	5649	7157	7153	5165	6693	6957	6304	4693	6525	6617	5470	4698	7020	6548	6197	6707	6566	5532	2621
F	2503	4556	9243	6932	4676	4463	7856	6166	7300	6972	6646	6368	12860	6080	6888	6663	6820	6454	6216	6631	7022	6331	7063	66
G	79	3924	11030	7187	12251	5640	6649	6299	6297	4504	6416	8096	4729	6184	6692	6744	8030	6997	6042	6299	5873	4646	6398	2790
H	2892	4395	6082	6799	4850	6833	6803	6504	6052	4977	7582	4140	12601	6859	6553	6261	5341	6137	6440	5473	6391	5981	6840	66
I	116	6974	7060	6119	12698	6822	6540	6652	6545	6870	6650	6137	4786	6310	6743	7374	5415	6768	7013	6512	5702	5788	4593	2728
J	2427	6016	4568	6388	4722	5817	5887	6491	7911	6573	6372	6144	12469	6444	6259	6419	5856	6198	5660	6844	5392	6680	5865	63
K	60	6716	6388	7013	12594	4421	7061	6506	6580	6069	6649	6468	4769	6265	4910	6704	6155	7615	5859	6578	5878	6716	4871	2651
L	2411	7700	5545	5892	4696	6146	8515	6650	5632	6543	8103	5177	11842	3922	6142	7880	7586	7085	5925	6307	6182	6556	8661	81
M	99	7042	7045	6307	12172	6136	6987	6964	6000	4073	5923	6318	5141	5729	6100	6462	5484	5915	5674	5354	6740	6036	6081	2639
N	2369	8072	5008	6179	4713	6627	5948	5905	5987	6862	5384	5758	10783	7204	4974	5729	6182	6788	5408	6619	6429	5316	5412	42
O	176	7159	5947	8200	13168	6243	6329	3547	6494	10497	6242	5406	4969	7521	6387	7353	6121	6040	7209	5853	5967	6828	5547	2674
P	2516	6815	7817	6313	9409	5780	6763	5827	5621	7469	6781	7834	8810	5513	7062	6471	8085	8076	6348	5954	6278	7172	7029	72
Plate information
Plate	Repeat	Barcode	Measured height	Chamber temperature at start	Chamber temperature at end	Humidity at start	Humidity at end	Ambient temperature at start	Ambient temperature at end	Group	Label	ScanX	ScanY	Measinfo	Kinetics	Measurement date
1	1	=""	14.9	24.77	24.65	28.8	28.8	23.21	23.14	1	Lilly FRET(1)	0	0	De=2nd Ex=Top Em=Top Wdw=1 (142)	0	06-03-24 12:54:03
Background information
Plate	Label	Result	Signal	Flashes/Time	Meastime	MeasInfo
1	Lilly FRET	0	104	20	00:00:00.000	De=1st Ex=Top Em=Top Wdw=1 (14)
1	Lilly FRET	0	65	5	00:00:00.000	De=2nd Ex=Top Em=Top Wdw=1 (142)
Results for Lilly FRET(1) - channel 2 window 1 (Counts)
	01	02	03	04	05	06	07	08	09	10	11	12	13	14	15	16	17	18	19	20	21	22	23	24
A	7705	140416	140436	140849	140035	139042	139806	140063	139156	139584	137705	139128	136396	139000	138552	138117	137263	136372	137715	138204	136118	136010	137563	138114
B	140983	141884	141473	140357	138488	138169	138852	138429	138153	137861	138828	137862	136425	138621	138377	137477	135646	143911	139046	137377	135823	134266	137904	480
C	1395	137216	136121	134416	133267	135470	134762	134682	142949	143129	134295	139674	133756	136147	135213	135101	135665	132118	132218	131490	134669	137184	135262	134862
D	138702	136870	135189	138016	135703	135287	135730	133870	134414	135065	135490	131917	132398	132051	134637	133974	134561	133763	133336	134085	133469	134247	133148	1757
E	2527	133644	134236	133862	133671	131876	133186	133782	134396	131887	131798	131379	132070	139690	133528	133836	133001	132771	133594	131180	130894	131521	132194	132946
F	136867	133689	132951	136997	132204	131408	141842	133328	132696	132495	134297	132063	129829	133030	133193	132023	129113	131830	131440	131401	137703	130606	131360	1534
G	534	136032	140756	136289	134130	135097	134922	144950	135242	137858	137600	132049	134197	137446	138110	134869	136135	135036	135940	134552	135855	139714	132806	136864
H	151667	138552	137749	138274	138466	137409	136816	137664	139320	139480	145631	137309	135796	137426	136676	138241	137523	136979	135832	135443	135757	136389	135413	1946
I	2929	137527	136852	137233	136425	137207	135099	135755	136967	135195	134637	133843	134684	136601	136146	144222	132908	135239	136855	134087	135674	132340	133882	133286
J	137205	135479	143600	135577	136873	135410	141481	134012	133564	142979	132809	133517	131540	141591	134914	134243	133704	134268	134309	133366	132702	131769	131049	1518
K	213	134895	136431	133240	132219	131792	134466	133812	133218	133159	133068	133162	133867	133476	132635	133031	132775	133239	132537	132204	132993	132793	132642	132463
L	134446	134344	135120	135765	134798	132607	132085	133635	134855	134099	132734	133488	130510	134150	137384	134599	133515	134369	134134	141106	133710	132211	144161	3896
M	2470	134061	133044	143300	134377	132622	134005	134666	132229	133724	134906	139199	138837	133375	133287	133547	133552	133783	134572	134111	130553	131995	128576	132434
N	135175	134335	132005	133068	133027	130478	130702	137209	130569	128397	128998	128688	129067	128578	130452	130039	130447	131378	129525	127414	129616	129572	130061	60
O	8543	139404	138974	136661	136064	137533	136370	136593	136616	134867	134184	135989	136290	136063	135566	137350	136411	136813	135522	133567	132346	128113	133262	134118
P	139634	136465	136706	136661	136441	136068	137022	136121	135879	132856	136540	133530	134381	133819	135412	135141	135369	134406	135794	133342	132946	130441	132978	2489
Basic assay information
Assay ID:				19222
Assay Started:				06-03-24 12:49:09
Assay Finished:				06-03-24 12:54:11
Assay Exported:				06-03-24 12:54:11
Protocol ID:				100202
Protocol Name:				Lilly FRET_384
Serial#:				="1040204"
Protocol information
Protocol:
Protocol name				Lilly FRET_384
Number of assay repeats				1
Start assay repeat each				N/A
Number of plate repeats				1
Start plate repeat each				N/A
Is label meas. height used				Yes
Height of measurement				Defined in label
Is gripper height used				No
Mode of measurement				By Columns bi-directional
Rotated plate				No
Soft move				No
Protocol notes
Plate type:
Name of the plate type				384 OptiPlate
Number of rows				16
Number of columns				24
Number of the wells in the plate				384
Height of the plate				14.35 mm
Coordinates of corners:
384 OptiPlate + Lilly FRET
12.1 mm x------------------------------------------------------- x 115.6 mm
9 mm 9 mm
12.1 mm x------------------------------------------------------- x 115.6 mm
76.5 mm 76.5 mm
Platemap:
Plate				1
Group				1
	01	02	03	04	05	06	07	08	09	10	11	12	13	14	15	16	17	18	19	20	21	22	23	24
A	-	-	-	-	-	-	-	-	-	-	-	-	-	-	-	-	-	-	-	-	-	-	-	-
B	-	-	-	-	-	-	-	-	-	-	-	-	-	-	-	-	-	-	-	-	-	-	-	-
C	-	-	-	-	-	-	-	-	-	-	-	-	-	-	-	-	-	-	-	-	-	-	-	-
D	-	-	-	-	-	-	-	-	-	-	-	-	-	-	-	-	-	-	-	-	-	-	-	-
E	-	-	-	-	-	-	-	-	-	-	-	-	-	-	-	-	-	-	-	-	-	-	-	-
F	-	-	-	-	-	-	-	-	-	-	-	-	-	-	-	-	-	-	-	-	-	-	-	-
G	-	-	-	-	-	-	-	-	-	-	-	-	-	-	-	-	-	-	-	-	-	-	-	-
H	-	-	-	-	-	-	-	-	-	-	-	-	-	-	-	-	-	-	-	-	-	-	-	-
I	-	-	-	-	-	-	-	-	-	-	-	-	-	-	-	-	-	-	-	-	-	-	-	-
J	-	-	-	-	-	-	-	-	-	-	-	-	-	-	-	-	-	-	-	-	-	-	-	-
K	-	-	-	-	-	-	-	-	-	-	-	-	-	-	-	-	-	-	-	-	-	-	-	-
L	-	-	-	-	-	-	-	-	-	-	-	-	-	-	-	-	-	-	-	-	-	-	-	-
M	-	-	-	-	-	-	-	-	-	-	-	-	-	-	-	-	-	-	-	-	-	-	-	-
N	-	-	-	-	-	-	-	-	-	-	-	-	-	-	-	-	-	-	-	-	-	-	-	-
O	-	-	-	-	-	-	-	-	-	-	-	-	-	-	-	-	-	-	-	-	-	-	-	-
P	-	-	-	-	-	-	-	-	-	-	-	-	-	-	-	-	-	-	-	-	-	-	-	-
- - Undefined
Calculations:
Plate				1
Formula index				Calc 1
Formula name				Label ratio
Formula				Label ratio where X = Lilly FRET(1) channel 1 window 1 Y = Lilly FRET(1) channel 2 window 1
Auto export parameters:
Export format				Plate2
Include basic assay information				Yes
Place assay information at				End of file
Include basic plate information				Yes
Place plate information at				Beginning of plate
Include protocol information				Yes
Protocol info level				Large
Include error and warning information				Yes
Include background information				Yes
Add plate number to the file name				Yes
Each plate to separate file				No
Field separator to use				System
File name format				<DefaultDataFolder>\<Date>\<ProtocolName>_<AssayID>.csv
Operations:
Plate 1
Group 1
Measurement
Label				Lilly FRET(1)
Labels:
Lilly FRET				6000025
Light source				Laser
Top mirror				LANCE/DELFIA Bias
Bottom mirror				N/A
Exc. filter				N/A
Using of excitation filter				Top
Ems. filter				APC 665
Using of emission filter				Top
2nd ems. filter				Europium 615
Using of 2nd emission filter				Top
Measurement height				7.3 mm
Cycle				16600
Delay				30
Number of flashes				20
Number of flashes for 2nd detector				5
Number of sequence windows				1
Total time of windows				500
Excitation light				100%
Reference excitation light				100%
Reference AD gain				4
Reference signal				323509
Last edited				13-06-14 09:17:06
Last edited by				EnVision
Factory preset				No
Filters:
APC 665				205
Filter type				Emission
Description				M665 CWL=665nm BW=7 5nm Tmin=75%
Used with				Luminescence DELFIA - Time-resolved Fluorescence Fluorescence Intensity LANCE - Time-resolved Fluorescence
Last edited				26-02-19 14:51:38
Last edited by				Installation
Factory preset				Yes
Europium 615				203
Filter type				Emission
Description				M615 CWL=615nm BW=8 5nm Tmin=80%
Used with				Luminescence DELFIA - Time-resolved Fluorescence Fluorescence Intensity LANCE - Time-resolved FluorescenceLuminescence Absorbance DELFIA - Time-resolved Fluorescence Fluorescence Intensity LANCE - Time-resolved Fluorescence
Last edited				26-02-19 14:51:38
Last edited by				Installation
Factory preset				Yes
Mirror modules:
LANCE/DELFIA Bias				445
Used by				Top
Dual				No
Bias				Yes
Description				D400
Used with				Luminescence DELFIA - Time-resolved Fluorescence Fluorescence Intensity LANCE - Time-resolved Fluorescence
Last edited				26-02-19 14:51:38
Last edited by				Installation
Factory preset				Yes
Instrument:
Serial number				1040204
Nickname				EnVision
Normalization:
Notifications for plate 1 repeat 1:
WARNING: Plate height defined in the plate editor does not match the actual plate height. Measured height is 14.90 mm. Plate editor height is 14.35 mm. The results may be affected.
Exported with EnVision Workstation version 1.14.3049.528
