## Supplementary material for "Genome-wide arrayed CRISPR activation screen for prion protein modulators": Plate_LXVIII_A.csv

Plate information
Plate	Repeat	Barcode	Measured height	Chamber temperature at start	Chamber temperature at end	Humidity at start	Humidity at end	Ambient temperature at start	Ambient temperature at end	Formula	Measurement date
1	1	=""	N/A	N/A	N/A	N/A	N/A	N/A	N/A	Calc 1: Label ratio = X / Y where X = Lilly FRET(1) channel 1 window 1 Y = Lilly FRET(1) channel 2 window 1	06-03-24 12:59:45
Background information
Plate	Label	Result	Signal	Flashes/Time	Meastime	MeasInfo
1	Lilly FRET	0	117	20	00:00:00.000	De=1st Ex=Top Em=Top Wdw=1 (14)
1	Lilly FRET	0	66	5	00:00:00.000	De=2nd Ex=Top Em=Top Wdw=1 (142)
Calculated results: Calc 1: Label ratio = X / Y where X = Lilly FRET(1) channel 1 window 1 Y = Lilly FRET(1) channel 2 window 1
	01	02	03	04	05	06	07	08	09	10	11	12	13	14	15	16	17	18	19	20	21	22	23	24
A	0.02152907272	0.0503493014	0.0390545429	0.04487083928	0.067917178	0.04958238582	0.06180893488	0.03425133558	0.05303728708	0.07254846669	0.04894304375	0.0471510546	0.07249737611	0.05765117498	0.0510771369	0.06992352226	0.0485285785	0.05226244667	0.05837132707	0.0546031612	0.04300250256	0.05046882242	0.0548990309	0.02051362916
B	0.01840338401	0.05862418787	0.04731550099	0.05139985744	0.03762685626	0.03964767059	0.04153539924	0.03621402109	0.05749697272	0.0567157494	0.04966410096	0.04013729486	0.09925695827	0.03857291704	0.04660445083	0.03194744613	0.03975740268	0.04770835272	0.04234621713	0.05303440557	0.04240065843	0.04750950693	0.05961154448	0.05164319249
C	0.04393939394	0.04649940228	0.04968849277	0.05021717869	0.0934282641	0.04131678626	0.05670471797	0.05568200704	0.06337173612	0.0409971426	0.03479128143	0.05359555413	0.03725716963	0.06139239131	0.03316478178	0.05530246153	0.04847489407	0.0393775138	0.04479110922	0.04586834222	0.04164178452	0.06576379787	0.06323332431	0.02076728895
D	0.01831225501	0.05365595508	0.03855860086	0.0448499031	0.03508291868	0.04551390839	0.05352396997	0.05346876198	0.05814460091	0.05229530083	0.05515157308	0.03790446841	0.10293852668	0.04384025554	0.05775069219	0.05396229459	0.06154924014	0.03162176795	0.04109609255	0.04368309298	0.05103522212	0.05536397031	0.05336681604	0.05217391304
E	0.05178571429	0.04654755009	0.04918032787	0.04733244167	0.08458463231	0.05258083655	0.03263901874	0.05770750988	0.04062986003	0.05142540944	0.05398316549	0.05416251003	0.03673381944	0.04094460692	0.05302040969	0.04697327921	0.04706129524	0.04758082664	0.05543563506	0.04896827609	0.05041216783	0.04453493002	0.05989945449	0.0196808309
F	0.01796870395	0.05468808704	0.05028412298	0.05180942271	0.03570021044	0.04454087959	0.04216081728	0.04921087632	0.0454325359	0.04381156896	0.06529511574	0.04904830526	0.08773333926	0.06871134137	0.0510411357	0.05505349067	0.04974322904	0.04244470631	0.04697744361	0.04880997355	0.0474690287	0.04798241076	0.04790478971	0.19200
G	0.04415954416	0.0442271949	0.0502170767	0.04368453706	0.07573005852	0.04136759148	0.03210628693	0.03360157303	0.04439048367	0.04070762931	0.04556922805	0.04889379246	0.03497593266	0.0403785582	0.04246013202	0.04287778438	0.03852413348	0.04394858927	0.04378970427	0.04341517039	0.0690296305	0.04123018277	0.03853994186	0.02037130101
H	0.01781015408	0.05033493382	0.02772771385	0.04161960901	0.0347392198	0.05147568037	0.04930855437	0.06469171448	0.0522355057	0.04347217103	0.05932172075	0.04178131948	0.08643795328	0.0481820259	0.04065118612	0.05069859988	0.04357904157	0.0491160005	0.04501607717	0.04335973476	0.03803046912	0.03982336946	0.06293758324	0.03755868545
I	0.03902662994	0.04324799473	0.04415900786	0.05205958019	0.09540701601	0.03133044656	0.04716903913	0.04671793157	0.05190856885	0.0342479501	0.04944257389	0.04187610909	0.03522348232	0.04836461206	0.04921949193	0.04476681048	0.05117975945	0.06888960683	0.04492033502	0.05553093523	0.04788550683	0.05238301625	0.06203549331	0.02030385306
J	0.01760088447	0.04534799789	0.0316442467	0.04469960738	0.03492649819	0.0415746735	0.03744226716	0.03772207716	0.04610685872	0.04779695858	0.03617354313	0.04025337456	0.08882506168	0.0476172523	0.05470942492	0.04180618075	0.05100637966	0.05212044725	0.04542598354	0.03613551004	0.05325043093	0.05002859637	0.05230044745	0.05037783375
K	0.07829977629	0.06362013143	0.04871794872	0.04711545582	0.08015553788	0.0508114374	0.06490466302	0.05256802087	0.05310572671	0.03967534947	0.0437850254	0.06189865539	0.03612716763	0.05584955874	0.05935025198	0.05401458766	0.04574101999	0.04345588744	0.03575054167	0.03381595277	0.04874225917	0.02771558245	0.05364664661	0.01976939472
L	0.01817888018	0.05154814815	0.04299058437	0.04712915644	0.0357491331	0.03786933313	0.044242971	0.03250907833	0.04899065619	0.04947348837	0.0417253785	0.03904539212	0.09499532024	0.04381486125	0.05176918849	0.04996605769	0.05214233181	0.05249635442	0.04056561617	0.06175678835	0.04307201459	0.03290865709	0.04783125147	0.02994296578
M	0.03735078937	0.0494630341	0.04343721182	0.05393499667	0.08647612023	0.04032969168	0.0440546865	0.04924765766	0.04421597746	0.02826011916	0.05267990878	0.03003953169	0.03522198147	0.05087798971	0.05227044306	0.04517390487	0.05402618985	0.04803150201	0.04939902757	0.03303895166	0.04138686621	0.04725482772	0.05130052324	0.02020966497
N	0.01844963986	0.05371418238	0.06817616322	0.04938648026	0.03545744435	0.04922281739	0.04548595463	0.04650355979	0.05950749269	0.04838156239	0.04911946329	0.04612053078	0.0911441849	0.04008982082	0.0536782957	0.04877093331	0.04196519959	0.04489706527	0.04629594892	0.04819204257	0.05727043737	0.03183007821	0.05881862236	0.03823279524
O	0.02956142476	0.0507134635	0.03984023893	0.0436118112	0.09206360947	0.05739833968	0.06134675122	0.05354005846	0.05914467698	0.05027324784	0.05484225305	0.04912205662	0.0364863386	0.03759903026	0.05481549533	0.05157201622	0.05161111759	0.04783749791	0.04718191617	0.0482056697	0.0390521313	0.09061396181	0.04830603807	0.02093419756
P	0.01891321383	0.05826274228	0.05838404617	0.05405541598	0.06969094971	0.04077222093	0.06148619654	0.04606765498	0.05434219986	0.04627393639	0.03889784552	0.05182173207	0.06695355201	0.05379960638	0.05051967905	0.05640715244	0.05639722764	0.05667747211	0.05893281266	0.0811878969	0.04972315866	0.05536089699	0.05436533681	0.02110649185
Plate information
Plate	Repeat	Barcode	Measured height	Chamber temperature at start	Chamber temperature at end	Humidity at start	Humidity at end	Ambient temperature at start	Ambient temperature at end	Group	Label	ScanX	ScanY	Measinfo	Kinetics	Measurement date
1	1	=""	14.8	24.63	24.55	29.1	28.9	22.92	23.14	1	Lilly FRET(1)	0	0	De=1st Ex=Top Em=Top Wdw=1 (14)	0	06-03-24 12:59:45
Background information
Plate	Label	Result	Signal	Flashes/Time	Meastime	MeasInfo
1	Lilly FRET	0	117	20	00:00:00.000	De=1st Ex=Top Em=Top Wdw=1 (14)
1	Lilly FRET	0	66	5	00:00:00.000	De=2nd Ex=Top Em=Top Wdw=1 (142)
Results for Lilly FRET(1) - channel 1 window 1 (Counts)
	01	02	03	04	05	06	07	08	09	10	11	12	13	14	15	16	17	18	19	20	21	22	23	24
A	254	7063	5560	6321	9519	6999	8726	4879	7479	10291	6969	6664	10223	8140	7203	9783	6766	7325	8117	7759	5997	7078	7642	2862
B	2593	8148	6621	7283	5250	5604	5801	5083	8072	8104	7304	5613	13612	5368	6492	4479	5513	6665	5868	7345	5873	6609	8299	55
C	87	6457	6835	6983	12768	5683	7769	7706	8878	5983	4779	7696	5090	8477	4519	7587	6670	5463	6110	6278	5718	9032	8639	2830
D	2476	7300	5256	6133	4872	6517	7371	7254	7874	7129	7501	5166	13711	5929	7780	7359	8258	4322	5570	5925	6855	7385	7098	48
E	87	6268	6684	6370	11531	7090	4364	8103	5434	7156	7183	7221	4801	5628	7105	6318	6272	6343	7422	6500	6672	5928	7840	2596
F	2439	7278	6681	7028	4801	6107	5592	6919	6005	5835	8620	6535	11839	9098	6709	7292	6577	5619	6248	6460	6238	6307	6235	48
G	93	6044	6940	5985	10508	5648	4374	4614	6051	5587	6177	6736	4803	5474	5815	5846	5255	6025	5997	5924	9356	5581	5237	2797
H	2484	6898	3800	5712	4783	6987	6657	8783	7087	5897	8027	5694	11668	6537	5511	6956	5941	6659	6034	5885	5100	5375	8459	48
I	85	5904	5982	7123	12856	4211	6339	6288	6915	4607	6608	5640	4752	6453	6634	6101	6902	9169	6039	7393	6384	7010	8372	2737
J	2388	6094	4239	6034	4652	5555	5010	5013	6114	6371	4830	5338	11628	6315	7213	5656	6604	6773	5928	4801	6920	6648	6908	60
K	70	8587	6574	6362	10781	6838	8595	7052	7121	5299	5852	8254	4800	7303	7914	7250	5915	5658	4719	4496	6344	3664	7043	2625
L	2475	6959	5753	6354	4763	5037	5934	4324	6470	6648	5567	5260	12484	5801	6875	6698	6877	6804	5356	8190	5670	4386	6322	63
M	97	6683	5935	7285	11724	5397	5855	6523	5806	3766	6999	3959	4584	6722	6917	6007	7022	6355	6543	4392	5553	6240	6765	2697
N	2500	7129	9042	6641	4748	6552	6056	6166	7815	6345	6443	6006	11807	5231	7050	6474	5576	5945	6170	6376	7503	4208	7756	45
O	122	7005	5576	6091	12447	7889	8571	7345	8125	6927	7539	6661	5001	5211	7518	7096	7086	6580	6435	6574	5267	12365	6613	2910
P	2679	8116	8174	7509	9577	5622	8597	6274	7559	6266	5308	7086	9273	7326	6907	7735	7836	7763	8089	10867	6888	7426	7458	132
Plate information
Plate	Repeat	Barcode	Measured height	Chamber temperature at start	Chamber temperature at end	Humidity at start	Humidity at end	Ambient temperature at start	Ambient temperature at end	Group	Label	ScanX	ScanY	Measinfo	Kinetics	Measurement date
1	1	=""	14.8	24.63	24.55	29.1	28.9	22.92	23.14	1	Lilly FRET(1)	0	0	De=2nd Ex=Top Em=Top Wdw=1 (142)	0	06-03-24 12:59:45
Background information
Plate	Label	Result	Signal	Flashes/Time	Meastime	MeasInfo
1	Lilly FRET	0	117	20	00:00:00.000	De=1st Ex=Top Em=Top Wdw=1 (14)
1	Lilly FRET	0	66	5	00:00:00.000	De=2nd Ex=Top Em=Top Wdw=1 (142)
Results for Lilly FRET(1) - channel 2 window 1 (Counts)
	01	02	03	04	05	06	07	08	09	10	11	12	13	14	15	16	17	18	19	20	21	22	23	24
A	11798	140280	142365	140871	140156	141159	141177	142447	141014	141850	142390	141333	141012	141194	141022	139910	139423	140158	139058	142098	139457	140245	139201	139517
B	140898	138987	139933	141693	139528	141345	139664	140360	140390	142888	147068	139845	137139	139165	139300	140199	138666	139703	138572	138495	138512	139109	139218	1065
C	1980	138862	137557	139056	136661	137547	137008	138393	140094	145937	137362	143594	136618	138079	136259	137191	137597	138734	136411	136870	137314	137340	136621	136272
D	135210	136052	136312	136745	138871	143187	137714	135668	135421	136322	136007	136290	133196	135241	134717	136373	134169	136678	135536	135636	134319	133390	133004	920
E	1680	134658	135908	134580	136325	134840	133705	140415	133744	139153	133060	133321	130697	137454	134005	134502	133273	133310	133885	132739	132349	133109	130886	131905
F	135736	133082	132865	135651	134481	137110	132635	140599	132174	133184	132016	133236	134943	132409	131443	132453	132219	132384	133000	132350	131412	131444	130154	250
G	2106	136658	138200	137005	138756	136532	136235	137315	136313	137247	135552	137768	137323	135567	136952	136341	136408	137092	136950	136450	135536	135362	135885	137301
H	139471	137042	137047	137243	137683	135734	135007	135767	135674	135650	135313	136281	134987	135673	135568	137203	136327	135577	134041	135725	134103	134971	134403	1278
I	2178	136515	135465	136824	134749	134406	134389	134595	133215	134519	133650	134683	134910	133424	134784	136284	134858	133097	134438	133133	133318	133822	134955	134802
J	135675	134383	133958	134990	133194	133615	133806	132893	132605	133293	133523	132610	130909	132620	131842	135291	129474	129949	130498	132861	129952	132884	132083	1191
K	894	134973	134940	135030	134501	134576	132425	134150	134091	133559	133653	133347	132864	130762	133344	134223	129315	130201	131998	132955	130154	132200	131285	132781
L	136147	135000	133820	134821	133234	133010	134123	133009	132066	134375	133420	134715	131417	132398	132801	134051	131889	129609	132033	132617	131640	133278	132173	2104
M	2597	135111	136634	135070	135575	133822	132903	132453	131310	133262	132859	131793	130146	132120	132331	132975	129974	132309	132452	132934	134173	132050	131870	133451
N	135504	132721	132627	134470	133907	133109	133140	132592	131328	131145	131170	130224	129542	130482	131338	132743	132872	132414	133273	132304	131010	132202	131863	1177
O	4127	138129	139959	139664	135200	137443	139714	137187	137375	137787	137467	135601	137065	138594	137151	137594	137296	137549	136387	136374	134871	136458	136898	139007
P	141647	139300	140004	138913	137421	137888	139820	136191	139100	135411	136460	136738	138499	136172	136719	137128	138943	136968	137258	133850	138527	134138	137183	6254
Basic assay information
Assay ID:				19223
Assay Started:				06-03-24 12:54:51
Assay Finished:				06-03-24 12:59:53
Assay Exported:				06-03-24 12:59:53
Protocol ID:				100202
Protocol Name:				Lilly FRET_384
Serial#:				="1040204"
Protocol information
Protocol:
Protocol name				Lilly FRET_384
Number of assay repeats				1
Start assay repeat each				N/A
Number of plate repeats				1
Start plate repeat each				N/A
Is label meas. height used				Yes
Height of measurement				Defined in label
Is gripper height used				No
Mode of measurement				By Columns bi-directional
Rotated plate				No
Soft move				No
Protocol notes
Plate type:
Name of the plate type				384 OptiPlate
Number of rows				16
Number of columns				24
Number of the wells in the plate				384
Height of the plate				14.35 mm
Coordinates of corners:
384 OptiPlate + Lilly FRET
12.1 mm x------------------------------------------------------- x 115.6 mm
9 mm 9 mm
12.1 mm x------------------------------------------------------- x 115.6 mm
76.5 mm 76.5 mm
Platemap:
Plate				1
Group				1
	01	02	03	04	05	06	07	08	09	10	11	12	13	14	15	16	17	18	19	20	21	22	23	24
A	-	-	-	-	-	-	-	-	-	-	-	-	-	-	-	-	-	-	-	-	-	-	-	-
B	-	-	-	-	-	-	-	-	-	-	-	-	-	-	-	-	-	-	-	-	-	-	-	-
C	-	-	-	-	-	-	-	-	-	-	-	-	-	-	-	-	-	-	-	-	-	-	-	-
D	-	-	-	-	-	-	-	-	-	-	-	-	-	-	-	-	-	-	-	-	-	-	-	-
E	-	-	-	-	-	-	-	-	-	-	-	-	-	-	-	-	-	-	-	-	-	-	-	-
F	-	-	-	-	-	-	-	-	-	-	-	-	-	-	-	-	-	-	-	-	-	-	-	-
G	-	-	-	-	-	-	-	-	-	-	-	-	-	-	-	-	-	-	-	-	-	-	-	-
H	-	-	-	-	-	-	-	-	-	-	-	-	-	-	-	-	-	-	-	-	-	-	-	-
I	-	-	-	-	-	-	-	-	-	-	-	-	-	-	-	-	-	-	-	-	-	-	-	-
J	-	-	-	-	-	-	-	-	-	-	-	-	-	-	-	-	-	-	-	-	-	-	-	-
K	-	-	-	-	-	-	-	-	-	-	-	-	-	-	-	-	-	-	-	-	-	-	-	-
L	-	-	-	-	-	-	-	-	-	-	-	-	-	-	-	-	-	-	-	-	-	-	-	-
M	-	-	-	-	-	-	-	-	-	-	-	-	-	-	-	-	-	-	-	-	-	-	-	-
N	-	-	-	-	-	-	-	-	-	-	-	-	-	-	-	-	-	-	-	-	-	-	-	-
O	-	-	-	-	-	-	-	-	-	-	-	-	-	-	-	-	-	-	-	-	-	-	-	-
P	-	-	-	-	-	-	-	-	-	-	-	-	-	-	-	-	-	-	-	-	-	-	-	-
- - Undefined
Calculations:
Plate				1
Formula index				Calc 1
Formula name				Label ratio
Formula				Label ratio where X = Lilly FRET(1) channel 1 window 1 Y = Lilly FRET(1) channel 2 window 1
Auto export parameters:
Export format				Plate2
Include basic assay information				Yes
Place assay information at				End of file
Include basic plate information				Yes
Place plate information at				Beginning of plate
Include protocol information				Yes
Protocol info level				Large
Include error and warning information				Yes
Include background information				Yes
Add plate number to the file name				Yes
Each plate to separate file				No
Field separator to use				System
File name format				<DefaultDataFolder>\<Date>\<ProtocolName>_<AssayID>.csv
Operations:
Plate 1
Group 1
Measurement
Label				Lilly FRET(1)
Labels:
Lilly FRET				6000025
Light source				Laser
Top mirror				LANCE/DELFIA Bias
Bottom mirror				N/A
Exc. filter				N/A
Using of excitation filter				Top
Ems. filter				APC 665
Using of emission filter				Top
2nd ems. filter				Europium 615
Using of 2nd emission filter				Top
Measurement height				7.3 mm
Cycle				16600
Delay				30
Number of flashes				20
Number of flashes for 2nd detector				5
Number of sequence windows				1
Total time of windows				500
Excitation light				100%
Reference excitation light				100%
Reference AD gain				4
Reference signal				323509
Last edited				13-06-14 09:17:06
Last edited by				EnVision
Factory preset				No
Filters:
APC 665				205
Filter type				Emission
Description				M665 CWL=665nm BW=7 5nm Tmin=75%
Used with				Luminescence DELFIA - Time-resolved Fluorescence Fluorescence Intensity LANCE - Time-resolved Fluorescence
Last edited				26-02-19 14:51:38
Last edited by				Installation
Factory preset				Yes
Europium 615				203
Filter type				Emission
Description				M615 CWL=615nm BW=8 5nm Tmin=80%
Used with				Luminescence DELFIA - Time-resolved Fluorescence Fluorescence Intensity LANCE - Time-resolved FluorescenceLuminescence Absorbance DELFIA - Time-resolved Fluorescence Fluorescence Intensity LANCE - Time-resolved Fluorescence
Last edited				26-02-19 14:51:38
Last edited by				Installation
Factory preset				Yes
Mirror modules:
LANCE/DELFIA Bias				445
Used by				Top
Dual				No
Bias				Yes
Description				D400
Used with				Luminescence DELFIA - Time-resolved Fluorescence Fluorescence Intensity LANCE - Time-resolved Fluorescence
Last edited				26-02-19 14:51:38
Last edited by				Installation
Factory preset				Yes
Instrument:
Serial number				1040204
Nickname				EnVision
Normalization:
Exported with EnVision Workstation version 1.14.3049.528
