## Supplementary material for "Genome-wide arrayed CRISPR activation screen for prion protein modulators": Plate_LXVIII_B.csv

Plate information
Plate	Repeat	Barcode	Measured height	Chamber temperature at start	Chamber temperature at end	Humidity at start	Humidity at end	Ambient temperature at start	Ambient temperature at end	Formula	Measurement date
1	1	=""	N/A	N/A	N/A	N/A	N/A	N/A	N/A	Calc 1: Label ratio = X / Y where X = Lilly FRET(1) channel 1 window 1 Y = Lilly FRET(1) channel 2 window 1	06-03-24 13:05:34
Background information
Plate	Label	Result	Signal	Flashes/Time	Meastime	MeasInfo
1	Lilly FRET	0	110	20	00:00:00.000	De=1st Ex=Top Em=Top Wdw=1 (14)
1	Lilly FRET	0	65	5	00:00:00.000	De=2nd Ex=Top Em=Top Wdw=1 (142)
Calculated results: Calc 1: Label ratio = X / Y where X = Lilly FRET(1) channel 1 window 1 Y = Lilly FRET(1) channel 2 window 1
	01	02	03	04	05	06	07	08	09	10	11	12	13	14	15	16	17	18	19	20	21	22	23	24
A	0.0293040293	0.05352042452	0.0412477552	0.046950902	0.07046809363	0.04768993119	0.05698124015	0.03179151414	0.05032708998	0.06952425813	0.04719580995	0.04641863074	0.06917003212	0.05257103417	0.04785245073	0.06822522838	0.04717614691	0.05428124076	0.0599017646	0.05348646077	0.04328048114	0.05195289795	0.0533723361	0.02058687749
B	0.01809051606	0.05515321515	0.04482491791	0.05108676382	0.03517613084	0.04032027043	0.0376301098	0.03480270123	0.05153585844	0.05209786146	0.043313136	0.03518186808	0.10800583099	0.03773598538	0.04549606368	0.03254084491	0.03864474663	0.04862774523	0.03993670841	0.0539793943	0.0415150046	0.04791140527	0.05752601389	0.04778761062
C	0.06628003314	0.04820361253	0.0488939275	0.05150950649	0.10060378712	0.0416366814	0.0533097319	0.05094520518	0.05906970661	0.03698157528	0.03540173852	0.04956114252	0.03619645925	0.06052322731	0.02983470462	0.05282698553	0.04431558422	0.03777368712	0.04371790431	0.04397303576	0.04000059337	0.06650041563	0.06199415136	0.01998314407
D	0.01882905674	0.05231830246	0.03581134863	0.04548086154	0.03575210492	0.04245762337	0.05173943977	0.05203238878	0.05771283029	0.05043123216	0.05446207749	0.03512660149	0.10670331256	0.04468768689	0.05578464978	0.0528648003	0.06341109491	0.03236093761	0.03991109321	0.04510496778	0.0515032384	0.0544350628	0.05257661985	0.08522727273
E	0.11259259259	0.04805092551	0.04837370037	0.04661070227	0.09842211917	0.05134635492	0.0314563633	0.05300711263	0.03734191258	0.05300906725	0.05457220462	0.05343063497	0.03504555999	0.03402282239	0.0480828799	0.04138948852	0.04393327271	0.04599514744	0.05342315878	0.04900638159	0.05052853962	0.04320649523	0.0585198586	0.01963191102
F	0.01763615448	0.05362811452	0.05168292429	0.04986087924	0.03715628198	0.04118856936	0.04206490835	0.04538771146	0.04637444346	0.04361992303	0.05611009037	0.04810181513	0.09433340486	0.07063642045	0.04725287055	0.05267802593	0.04846744155	0.04100827406	0.04615442139	0.0479506263	0.04721683949	0.04792375459	0.04692489762	0.13071895425
G	0.09110629067	0.04736291537	0.05288705924	0.04482973042	0.09540218285	0.04484373744	0.02968844458	0.03347126842	0.04185988677	0.03874708132	0.04496821996	0.05080673357	0.03421238625	0.03905857695	0.04113285841	0.0420325619	0.03711056369	0.04372154501	0.04379502715	0.0417552194	0.07485813567	0.04170872884	0.03848706533	0.02055225597
H	0.01833073042	0.04582932875	0.02716707645	0.04060994144	0.03579018652	0.04948728406	0.05055979119	0.06730734096	0.05389127661	0.0423093874	0.06344058217	0.04343365747	0.09799061115	0.04904225167	0.03867978475	0.04987391022	0.04294978994	0.05042937132	0.04712715613	0.04407156871	0.03703596077	0.04305399018	0.06388255649	0.07142857143
I	0.13926499033	0.0468667912	0.0456925859	0.052625	0.09106799124	0.03295582369	0.04435024487	0.04550300339	0.05198356402	0.0358656141	0.05188096408	0.04259119072	0.0367426691	0.04775022957	0.0464638401	0.04245973646	0.05161648706	0.07155658714	0.04537501627	0.05639014773	0.04876585279	0.05282385393	0.06158609122	0.02027620281
J	0.01797027738	0.0449369105	0.02994752375	0.04436089675	0.03563119059	0.04072404909	0.03841783413	0.03910685662	0.04780134583	0.0467392109	0.03441973117	0.041924992	0.09495079161	0.04731192394	0.0553732354	0.04405384359	0.05303231715	0.05319235582	0.046809882	0.03511812664	0.05232421445	0.05069316047	0.05122608807	0.02229904927
K	0.09195402299	0.06735728193	0.04958913741	0.04808738284	0.10115027438	0.04468322823	0.06462853201	0.0504001973	0.05504351892	0.03709350733	0.04426605846	0.05919481915	0.03601464034	0.05150083006	0.0566463071	0.05237142255	0.04170275583	0.04206084632	0.03568049026	0.03167180041	0.04706476969	0.02702802687	0.05439830369	0.01956269867
L	0.01819029851	0.04931832266	0.04138058052	0.04829628121	0.03619016167	0.0385553784	0.04415702596	0.03041214105	0.04642379358	0.04734325344	0.04074826859	0.03659453464	0.09532908705	0.04205798893	0.05395915023	0.04637685445	0.05184874244	0.05178539836	0.03997979468	0.06055442448	0.04219112475	0.02951553351	0.04629379852	0.01798418972
M	0.05332302937	0.04933343154	0.04358014163	0.05416076883	0.07538352503	0.03766591647	0.0430797366	0.05087954958	0.04140617378	0.0263340673	0.05177184882	0.02868241766	0.0366481909	0.04572610986	0.04922371075	0.04275020585	0.05184523683	0.04692581809	0.04788427842	0.03018758201	0.04208124284	0.04940801633	0.05103703069	0.01952241561
N	0.01836760143	0.04924609626	0.06575631352	0.04806707244	0.03541874302	0.04715344941	0.04348154128	0.04639866382	0.05812415405	0.04591579815	0.046066201	0.04504844499	0.08532811611	0.03763800217	0.05388430005	0.04649619334	0.03844661081	0.04163851544	0.04347530173	0.04491330529	0.05343261471	0.02928516526	0.05497832883	0.10775047259
O	0.04856988667	0.05371594645	0.03939142661	0.04453564371	0.08978239888	0.05609660232	0.05651006514	0.05118893276	0.05739328988	0.04902411776	0.04896725366	0.04255706698	0.03401405747	0.02938991652	0.04963817777	0.04807692308	0.05021969747	0.04456794159	0.0438698879	0.04726397807	0.03885401504	0.08596862503	0.04612242713	0.02066422275
P	0.01835544905	0.0551179956	0.05393110531	0.05266098718	0.06856527026	0.03850280651	0.0562656861	0.04539263295	0.0517228647	0.04197704101	0.03681996676	0.04874195087	0.06755899194	0.0534816031	0.04723505716	0.05350655979	0.05399550706	0.05332363145	0.06046224916	0.07802433787	0.04692760786	0.05396569484	0.05404713308	0.02329511165
Plate information
Plate	Repeat	Barcode	Measured height	Chamber temperature at start	Chamber temperature at end	Humidity at start	Humidity at end	Ambient temperature at start	Ambient temperature at end	Group	Label	ScanX	ScanY	Measinfo	Kinetics	Measurement date
1	1	=""	14.9	24.53	24.53	29.1	29.1	23.11	23.41	1	Lilly FRET(1)	0	0	De=1st Ex=Top Em=Top Wdw=1 (14)	0	06-03-24 13:05:34
Background information
Plate	Label	Result	Signal	Flashes/Time	Meastime	MeasInfo
1	Lilly FRET	0	110	20	00:00:00.000	De=1st Ex=Top Em=Top Wdw=1 (14)
1	Lilly FRET	0	65	5	00:00:00.000	De=2nd Ex=Top Em=Top Wdw=1 (142)
Results for Lilly FRET(1) - channel 1 window 1 (Counts)
	01	02	03	04	05	06	07	08	09	10	11	12	13	14	15	16	17	18	19	20	21	22	23	24
A	112	7514	5834	6582	9847	6792	7958	4438	6970	9594	6542	6454	9540	7312	6629	9537	6533	7523	8232	7419	5937	7240	7353	2854
B	2565	7806	6430	7204	4921	5630	5271	4865	7112	7172	5976	4871	14670	5223	6276	4577	5249	6740	5578	7445	5737	6602	7983	54
C	80	6589	6728	6968	13463	5670	7228	6961	8130	5038	4822	6663	4909	8148	4025	7157	6068	5048	5806	5773	5393	8720	8395	2703
D	2605	7313	4994	6206	4828	5766	7054	7075	8112	6818	7399	4628	14054	6426	7535	7170	8565	4404	5351	6076	7284	7298	7049	45
E	76	6469	6523	6302	12968	6777	4411	7065	5049	7413	7233	7102	4623	4520	6442	5637	5894	6180	7129	6466	6649	5758	7731	2623
F	2407	7163	6962	6720	4974	5467	5563	6112	6187	5837	7482	6429	12309	9382	6317	6984	6480	5437	6172	6301	6384	6381	6245	60
G	84	6384	7387	6128	13234	6137	4027	4562	5723	5360	6233	6830	4647	5367	5670	5672	5122	5954	5927	5678	10039	5743	5161	2841
H	2547	6342	3801	5638	4968	6795	7361	9210	7561	5856	8587	6012	13401	6731	5276	6922	6318	6953	6702	6020	5098	5921	8603	30
I	72	6423	6317	7157	12348	4717	5995	6189	7072	4884	6970	5795	5002	6448	6286	5887	6969	9742	6276	7665	6583	7143	8335	2725
J	2445	6065	4069	6053	4824	5485	5139	5221	6443	6314	4576	5633	13314	6360	7441	5940	7181	7184	6391	4721	6899	6827	6783	129
K	64	9064	6771	6454	13419	5959	9181	6744	7298	4963	5939	7934	4792	6887	7438	6961	5537	5602	4751	4226	6239	3653	7286	2634
L	2496	6685	5617	6639	5041	5199	5920	4088	6281	6376	5413	4916	12572	5647	7376	6274	7411	7025	5382	8209	5638	3957	6178	91
M	69	6698	5877	7270	10211	5071	5842	7121	5517	3564	6941	3869	4873	6077	6566	5711	7315	6334	6422	4049	5477	6389	6548	2581
N	2504	6604	8793	6381	4691	6226	5763	6056	7558	6018	6008	5849	10947	4899	7052	6095	5052	5485	5749	5937	6853	3810	7281	57
O	90	7467	5463	6153	12279	7707	7703	6949	7792	6714	6593	5841	4607	3996	6736	6575	6869	6135	5976	6345	5125	11415	6030	2841
P	2566	7572	7457	7257	9416	5275	7712	6132	7004	5624	5007	6540	9262	7166	6379	7129	7403	7255	8141	10464	6286	7230	7176	193
Plate information
Plate	Repeat	Barcode	Measured height	Chamber temperature at start	Chamber temperature at end	Humidity at start	Humidity at end	Ambient temperature at start	Ambient temperature at end	Group	Label	ScanX	ScanY	Measinfo	Kinetics	Measurement date
1	1	=""	14.9	24.53	24.53	29.1	29.1	23.11	23.41	1	Lilly FRET(1)	0	0	De=2nd Ex=Top Em=Top Wdw=1 (142)	0	06-03-24 13:05:34
Background information
Plate	Label	Result	Signal	Flashes/Time	Meastime	MeasInfo
1	Lilly FRET	0	110	20	00:00:00.000	De=1st Ex=Top Em=Top Wdw=1 (14)
1	Lilly FRET	0	65	5	00:00:00.000	De=2nd Ex=Top Em=Top Wdw=1 (142)
Results for Lilly FRET(1) - channel 2 window 1 (Counts)
	01	02	03	04	05	06	07	08	09	10	11	12	13	14	15	16	17	18	19	20	21	22	23	24
A	3822	140395	141438	140189	139737	142420	139660	139597	138494	137995	138614	139039	137921	139088	138530	139787	138481	138593	137425	138708	137175	139357	137768	138632
B	141787	141533	143447	141015	139896	139632	140074	139788	138001	137664	137972	138452	135826	138409	137946	140654	135827	138604	139671	137923	138191	137796	138772	1130
C	1207	136691	137604	135276	133822	136178	135585	136637	137634	136230	136208	134440	135621	134626	134910	135480	136927	133638	132806	131285	134823	131127	135416	135264
D	138350	139779	139453	136453	135041	135806	136337	135973	140558	135194	135856	131752	131711	143798	135073	135629	135071	136090	134073	134708	141428	134068	134071	528
E	675	134628	134846	135205	131759	131986	140226	133284	135210	139844	132540	132920	131914	132852	133977	136194	134158	134362	133444	131942	131589	133267	132109	133609
F	136481	133568	134706	134775	133867	132731	132248	134662	133414	133815	133345	133654	130484	132821	133685	132579	133698	132583	133725	131406	135206	133149	133085	459
G	922	134789	139675	136695	138718	136853	135642	136296	136718	138333	138609	134431	135828	137409	137846	134943	138020	136180	135335	135983	134107	137693	134097	138233
H	138947	138383	139912	138833	138809	137308	145590	136835	140301	138409	135355	138418	136758	137249	136402	138790	147102	137876	142211	136596	137650	137525	134669	420
I	517	137048	138250	136000	135591	143131	135174	136013	136043	136175	134346	136061	136136	135036	135288	138649	135015	136144	138314	135928	134992	135223	135339	134394
J	136058	134967	135871	136449	135387	134687	133766	133506	134787	135090	132947	134359	140220	134427	134379	134835	135408	135057	136531	134432	131851	134673	132413	5785
K	696	134566	136542	134214	132664	133361	142058	133809	132586	133797	134166	134032	133057	133726	131306	132916	132773	133188	133154	133431	132562	135156	133938	134644
L	137216	135548	135740	137464	139292	134845	134067	134420	135297	134676	132840	134337	131880	134267	136696	135283	142935	135656	134618	135564	133630	134065	133452	5060
M	1294	135770	134855	134230	135454	134631	135609	139958	133241	135338	134069	134891	132967	132900	133391	133590	141093	134979	134115	134128	130153	129311	128299	132207
N	136327	134102	133721	132752	132444	132037	132539	130521	130032	131066	130421	129838	128293	130161	130873	131086	131403	131729	132236	132188	128255	130100	132434	529
O	1853	139009	138685	138159	136764	137388	136312	135752	135765	136953	134641	137251	135444	135965	135702	136760	136779	137655	136221	134246	131904	132781	130739	137484
P	139795	137378	138269	137806	137329	137003	137064	135088	135414	133978	135986	134176	137095	133990	135048	133236	137104	136056	134646	134112	133951	133974	132773	8285
Basic assay information
Assay ID:				19224
Assay Started:				06-03-24 13:00:41
Assay Finished:				06-03-24 13:05:42
Assay Exported:				06-03-24 13:05:42
Protocol ID:				100202
Protocol Name:				Lilly FRET_384
Serial#:				="1040204"
Protocol information
Protocol:
Protocol name				Lilly FRET_384
Number of assay repeats				1
Start assay repeat each				N/A
Number of plate repeats				1
Start plate repeat each				N/A
Is label meas. height used				Yes
Height of measurement				Defined in label
Is gripper height used				No
Mode of measurement				By Columns bi-directional
Rotated plate				No
Soft move				No
Protocol notes
Plate type:
Name of the plate type				384 OptiPlate
Number of rows				16
Number of columns				24
Number of the wells in the plate				384
Height of the plate				14.35 mm
Coordinates of corners:
384 OptiPlate + Lilly FRET
12.1 mm x------------------------------------------------------- x 115.6 mm
9 mm 9 mm
12.1 mm x------------------------------------------------------- x 115.6 mm
76.5 mm 76.5 mm
Platemap:
Plate				1
Group				1
	01	02	03	04	05	06	07	08	09	10	11	12	13	14	15	16	17	18	19	20	21	22	23	24
A	-	-	-	-	-	-	-	-	-	-	-	-	-	-	-	-	-	-	-	-	-	-	-	-
B	-	-	-	-	-	-	-	-	-	-	-	-	-	-	-	-	-	-	-	-	-	-	-	-
C	-	-	-	-	-	-	-	-	-	-	-	-	-	-	-	-	-	-	-	-	-	-	-	-
D	-	-	-	-	-	-	-	-	-	-	-	-	-	-	-	-	-	-	-	-	-	-	-	-
E	-	-	-	-	-	-	-	-	-	-	-	-	-	-	-	-	-	-	-	-	-	-	-	-
F	-	-	-	-	-	-	-	-	-	-	-	-	-	-	-	-	-	-	-	-	-	-	-	-
G	-	-	-	-	-	-	-	-	-	-	-	-	-	-	-	-	-	-	-	-	-	-	-	-
H	-	-	-	-	-	-	-	-	-	-	-	-	-	-	-	-	-	-	-	-	-	-	-	-
I	-	-	-	-	-	-	-	-	-	-	-	-	-	-	-	-	-	-	-	-	-	-	-	-
J	-	-	-	-	-	-	-	-	-	-	-	-	-	-	-	-	-	-	-	-	-	-	-	-
K	-	-	-	-	-	-	-	-	-	-	-	-	-	-	-	-	-	-	-	-	-	-	-	-
L	-	-	-	-	-	-	-	-	-	-	-	-	-	-	-	-	-	-	-	-	-	-	-	-
M	-	-	-	-	-	-	-	-	-	-	-	-	-	-	-	-	-	-	-	-	-	-	-	-
N	-	-	-	-	-	-	-	-	-	-	-	-	-	-	-	-	-	-	-	-	-	-	-	-
O	-	-	-	-	-	-	-	-	-	-	-	-	-	-	-	-	-	-	-	-	-	-	-	-
P	-	-	-	-	-	-	-	-	-	-	-	-	-	-	-	-	-	-	-	-	-	-	-	-
- - Undefined
Calculations:
Plate				1
Formula index				Calc 1
Formula name				Label ratio
Formula				Label ratio where X = Lilly FRET(1) channel 1 window 1 Y = Lilly FRET(1) channel 2 window 1
Auto export parameters:
Export format				Plate2
Include basic assay information				Yes
Place assay information at				End of file
Include basic plate information				Yes
Place plate information at				Beginning of plate
Include protocol information				Yes
Protocol info level				Large
Include error and warning information				Yes
Include background information				Yes
Add plate number to the file name				Yes
Each plate to separate file				No
Field separator to use				System
File name format				<DefaultDataFolder>\<Date>\<ProtocolName>_<AssayID>.csv
Operations:
Plate 1
Group 1
Measurement
Label				Lilly FRET(1)
Labels:
Lilly FRET				6000025
Light source				Laser
Top mirror				LANCE/DELFIA Bias
Bottom mirror				N/A
Exc. filter				N/A
Using of excitation filter				Top
Ems. filter				APC 665
Using of emission filter				Top
2nd ems. filter				Europium 615
Using of 2nd emission filter				Top
Measurement height				7.3 mm
Cycle				16600
Delay				30
Number of flashes				20
Number of flashes for 2nd detector				5
Number of sequence windows				1
Total time of windows				500
Excitation light				100%
Reference excitation light				100%
Reference AD gain				4
Reference signal				323509
Last edited				13-06-14 09:17:06
Last edited by				EnVision
Factory preset				No
Filters:
APC 665				205
Filter type				Emission
Description				M665 CWL=665nm BW=7 5nm Tmin=75%
Used with				Luminescence DELFIA - Time-resolved Fluorescence Fluorescence Intensity LANCE - Time-resolved Fluorescence
Last edited				26-02-19 14:51:38
Last edited by				Installation
Factory preset				Yes
Europium 615				203
Filter type				Emission
Description				M615 CWL=615nm BW=8 5nm Tmin=80%
Used with				Luminescence DELFIA - Time-resolved Fluorescence Fluorescence Intensity LANCE - Time-resolved FluorescenceLuminescence Absorbance DELFIA - Time-resolved Fluorescence Fluorescence Intensity LANCE - Time-resolved Fluorescence
Last edited				26-02-19 14:51:38
Last edited by				Installation
Factory preset				Yes
Mirror modules:
LANCE/DELFIA Bias				445
Used by				Top
Dual				No
Bias				Yes
Description				D400
Used with				Luminescence DELFIA - Time-resolved Fluorescence Fluorescence Intensity LANCE - Time-resolved Fluorescence
Last edited				26-02-19 14:51:38
Last edited by				Installation
Factory preset				Yes
Instrument:
Serial number				1040204
Nickname				EnVision
Normalization:
Notifications for plate 1 repeat 1:
WARNING: Plate height defined in the plate editor does not match the actual plate height. Measured height is 14.90 mm. Plate editor height is 14.35 mm. The results may be affected.
Exported with EnVision Workstation version 1.14.3049.528
