## Supplementary material for "Genome-wide arrayed CRISPR activation screen for prion protein modulators": Plate_LXX_A.csv

Plate information
Plate	Repeat	Barcode	Measured height	Chamber temperature at start	Chamber temperature at end	Humidity at start	Humidity at end	Ambient temperature at start	Ambient temperature at end	Formula	Measurement date
1	1	=""	N/A	N/A	N/A	N/A	N/A	N/A	N/A	Calc 1: Label ratio = X / Y where X = Lilly FRET(1) channel 1 window 1 Y = Lilly FRET(1) channel 2 window 1	06-03-24 13:22:46
Background information
Plate	Label	Result	Signal	Flashes/Time	Meastime	MeasInfo
1	Lilly FRET	0	131	20	00:00:00.000	De=1st Ex=Top Em=Top Wdw=1 (14)
1	Lilly FRET	0	78	5	00:00:00.000	De=2nd Ex=Top Em=Top Wdw=1 (142)
Calculated results: Calc 1: Label ratio = X / Y where X = Lilly FRET(1) channel 1 window 1 Y = Lilly FRET(1) channel 2 window 1
	01	02	03	04	05	06	07	08	09	10	11	12	13	14	15	16	17	18	19	20	21	22	23	24
A	0.03833333333	0.05527020911	0.0697554752	0.04995148263	0.07035943096	0.05992991076	0.06830169347	0.06449606417	0.05611090425	0.0552722735	0.05361587041	0.06046981887	0.07427783433	0.06134333872	0.07291409484	0.05865990052	0.07419032155	0.05763331845	0.07551762609	0.05884667225	0.05862716615	0.05756371255	0.06616975857	0.0208910542
B	0.01791505792	0.0435901824	0.06487469829	0.05249179816	0.03724051975	0.04484518593	0.0511968931	0.06207512777	0.03835861472	0.03931356354	0.07133646295	0.06742601146	0.10749809841	0.03833519835	0.04429254758	0.06032577792	0.04639845927	0.05946709526	0.04264288026	0.05297369939	0.05591106646	0.03836911305	0.0433326655	0.03276481149
C	0.07879490151	0.04847494553	0.04800560865	0.05249671437	0.09606804758	0.04693459788	0.05507903352	0.0559582061	0.06320252633	0.04905181259	0.0635245292	0.04713073461	0.03884294456	0.05287870151	0.06591459453	0.05438863898	0.05558698	0.05498330985	0.06478453106	0.06609038776	0.06505384385	0.04177425918	0.06574455954	0.02005359404
D	0.01793351896	0.04349848802	0.04531447187	0.04159986071	0.03524998715	0.05628708176	0.05051758604	0.05269383502	0.05121106242	0.04791187014	0.04157955181	0.06766229808	0.10393022358	0.04750324374	0.04623482619	0.04273554576	0.03526151042	0.05092903515	0.05591747698	0.0373975753	0.06015276172	0.05595304557	0.04509790945	0.04715840387
E	0.04730077121	0.04967600992	0.05561659603	0.05304050786	0.08752409721	0.04794862863	0.06163470877	0.05560157227	0.05809203008	0.04951697766	0.06533483057	0.05171848494	0.03822357699	0.04450071812	0.06473435058	0.07884873233	0.05617808867	0.04828327794	0.06285335952	0.05571238229	0.06474406805	0.05232988445	0.06174826672	0.01957716925
F	0.01775716463	0.04863862304	0.05686696077	0.03554117149	0.03714366693	0.04816856733	0.04863174132	0.0467718401	0.04923370783	0.05547299511	0.05874208565	0.05425893734	0.0950290045	0.04708511743	0.04014914692	0.04677711681	0.0521203434	0.04478202028	0.05046182591	0.05403851247	0.04651864366	0.04014964869	0.04539723525	0.08044164038
G	0.16404494382	0.05268448743	0.06279027642	0.04948671278	0.09703490053	0.03775852076	0.0641131216	0.05221689305	0.0625852458	0.05563825693	0.05506655839	0.04694154084	0.03747200283	0.04525310938	0.06216287139	0.0464323638	0.05943236031	0.0479571619	0.06363656731	0.04758353332	0.06377583365	0.04506938293	0.06371920153	0.01938809982
H	0.01736238597	0.05230699435	0.04960200846	0.03715610912	0.03596209112	0.04754595701	0.04477557537	0.05045080446	0.04427077773	0.04488187265	0.04931311277	0.04020865029	0.08667499964	0.04323587801	0.04713312476	0.05518361757	0.04629287075	0.04306436329	0.03434085943	0.05053977708	0.04184389428	0.05200029095	0.03985620393	0.06555423123
I	0.06017191977	0.04391869954	0.06002569279	0.04831677145	0.09767366459	0.04086706435	0.06172043966	0.02973218012	0.06169601782	0.04862317227	0.06435094055	0.05236788476	0.03886943911	0.05026933962	0.06314191301	0.044492409	0.0652023365	0.04076791771	0.06376807326	0.05709409608	0.06482622264	0.05038145212	0.0649590255	0.02082917415
J	0.01746844573	0.05060733224	0.05065101173	0.05209280836	0.03400624226	0.04327301338	0.05223696505	0.06891312321	0.0473359721	0.04726305866	0.03994641063	0.04614365562	0.09364416557	0.03686247604	0.04945964075	0.04105127451	0.04161267742	0.05353483416	0.05782493369	0.04599132211	0.0477408418	0.05017190882	0.0513198355	0.0303510161
K	0.07919621749	0.04599977828	0.05868813889	0.05507326638	0.08995523431	0.05576039194	0.06464669052	0.03884374188	0.06556310215	0.05381303125	0.05979317431	0.04550498618	0.03793163257	0.03864334317	0.06617691655	0.04944456058	0.06411380474	0.04077455919	0.06419189553	0.05055950709	0.0655891363	0.05068999932	0.06426340506	0.0201771286
L	0.01815201685	0.05321299161	0.03504846586	0.04457384015	0.03653322969	0.05803667745	0.05227306603	0.04587475887	0.04669526368	0.03133167001	0.04348816196	0.04561165656	0.10154039129	0.04623297853	0.05882176585	0.04985661037	0.04914177532	0.05976137289	0.03377437585	0.04919974534	0.0596000328	0.05840827406	0.05543608833	0.02715355805
M	0.067500	0.05244659519	0.0615473678	0.04767568127	0.07484037824	0.05167037862	0.06629604614	0.04919724602	0.05574031501	0.05922314876	0.05735250519	0.04957636228	0.0382747872	0.03911678574	0.05921852694	0.04898273529	0.06257755322	0.04250014973	0.06552547177	0.05565375637	0.06222597219	0.04250732367	0.06418896227	0.0204461242
N	0.01758622961	0.04609467412	0.05656422497	0.04529165537	0.03406128016	0.0400565433	0.05267078668	0.04810107314	0.04533989729	0.05041099261	0.05316436427	0.03652719825	0.09205182451	0.0345575001	0.04793789275	0.04348692174	0.03477873568	0.0454718504	0.0442291006	0.05041789824	0.04766504492	0.04219265764	0.05537922395	0.0185546875
O	0.04314259764	0.06761185523	0.06090959281	0.03996623791	0.08854908825	0.04691625189	0.06064967849	0.0546049284	0.06052666055	0.04715464735	0.05755122044	0.04743480447	0.03603466956	0.04985050725	0.06083593964	0.03966734869	0.05990752924	0.05237319463	0.06198693995	0.03332591801	0.05851151254	0.05115222814	0.06200107815	0.0204559731
P	0.01764296271	0.05968373461	0.06666959013	0.06879922842	0.07140683639	0.05761298815	0.03427210972	0.04635110635	0.05144230422	0.04903481176	0.0502270478	0.05289203466	0.06532942492	0.0565816498	0.03003124724	0.04758723584	0.04655209436	0.0531843067	0.05651009003	0.04362858084	0.05214349386	0.05152605403	0.03350768225	0.0226177234
Plate information
Plate	Repeat	Barcode	Measured height	Chamber temperature at start	Chamber temperature at end	Humidity at start	Humidity at end	Ambient temperature at start	Ambient temperature at end	Group	Label	ScanX	ScanY	Measinfo	Kinetics	Measurement date
1	1	=""	14.85	24.33	24.26	29.2	29.7	23.21	22.84	1	Lilly FRET(1)	0	0	De=1st Ex=Top Em=Top Wdw=1 (14)	0	06-03-24 13:22:46
Background information
Plate	Label	Result	Signal	Flashes/Time	Meastime	MeasInfo
1	Lilly FRET	0	131	20	00:00:00.000	De=1st Ex=Top Em=Top Wdw=1 (14)
1	Lilly FRET	0	78	5	00:00:00.000	De=2nd Ex=Top Em=Top Wdw=1 (142)
Results for Lilly FRET(1) - channel 1 window 1 (Counts)
	01	02	03	04	05	06	07	08	09	10	11	12	13	14	15	16	17	18	19	20	21	22	23	24
A	92	7694	9896	7001	9862	8294	9466	9021	7836	7707	7454	8433	10288	8469	10041	8161	10235	8004	10424	8077	7991	8023	9206	2903
B	2552	6113	9058	7392	5199	6212	7646	8684	5404	5450	9847	9211	14698	5310	6130	8381	6312	8251	5928	7253	7680	5285	6056	73
C	68	6675	7806	7150	12898	6374	7436	7605	8586	6645	8541	6315	5237	7050	8928	7315	7567	7297	8557	8609	8699	5646	8879	2724
D	2499	5984	6176	5734	4802	7656	6798	7484	6918	6576	5648	8880	13727	6407	6254	5809	4720	6825	7562	5025	7962	7617	6133	39
E	92	6708	7441	7127	11532	6332	8187	7384	7778	6889	8611	7256	5066	5887	8574	10350	7485	6421	8449	7401	8677	6929	8363	2603
F	2458	6556	7644	4788	4980	6378	6810	6475	6547	7279	7849	7179	12401	6257	5330	6220	6836	5890	6698	7142	6168	5280	6013	51
G	73	7180	8666	6797	13087	5342	8642	7131	8443	7662	7595	6305	5086	6229	8528	6253	8085	6511	8521	6444	8551	6106	8692	2640
H	2459	7379	6836	5143	5043	6598	6142	6933	6220	6195	6770	5550	11927	5902	6448	7575	6757	5908	4715	6924	5755	7149	5488	55
I	63	6087	8177	6671	13255	5556	8333	4132	8422	6551	8696	7118	5307	6803	8484	6081	8662	5517	8662	7661	8787	6769	8767	2817
J	2422	6862	7049	7216	4587	5830	6988	9207	6434	6417	5367	6200	12581	4943	6636	5445	5588	7184	7739	6169	6421	6698	6826	115
K	67	6224	8032	7359	12097	7728	8673	5234	8765	7211	8089	6110	5030	5134	8729	6623	8775	5439	8494	6696	8607	6755	8580	2702
L	2525	7240	4809	6147	4982	7801	7014	6183	6292	4232	5920	6123	13276	6220	7848	6728	6645	7999	4536	6646	7996	7703	7476	87
M	81	7088	8399	6454	10186	6960	8932	6674	7492	7933	7738	6688	5108	5196	7840	6551	8422	5677	8785	7462	8260	5659	8601	2759
N	2403	6196	7583	6016	4520	5299	6929	6320	5968	6556	6985	4771	11922	4512	6286	5676	4607	5972	5760	6533	6711	5458	7206	76
O	95	9490	8495	5540	12242	6504	8385	7512	8316	6542	7868	6510	4989	6786	8228	5409	8150	7169	8344	4644	7832	6870	8396	2768
P	2483	8277	9122	9416	9856	7878	4808	6366	7128	6640	6902	7129	8937	7576	4075	6411	6287	7247	7614	5830	6961	6817	4510	122
Plate information
Plate	Repeat	Barcode	Measured height	Chamber temperature at start	Chamber temperature at end	Humidity at start	Humidity at end	Ambient temperature at start	Ambient temperature at end	Group	Label	ScanX	ScanY	Measinfo	Kinetics	Measurement date
1	1	=""	14.85	24.33	24.26	29.2	29.7	23.21	22.84	1	Lilly FRET(1)	0	0	De=2nd Ex=Top Em=Top Wdw=1 (142)	0	06-03-24 13:22:46
Background information
Plate	Label	Result	Signal	Flashes/Time	Meastime	MeasInfo
1	Lilly FRET	0	131	20	00:00:00.000	De=1st Ex=Top Em=Top Wdw=1 (14)
1	Lilly FRET	0	78	5	00:00:00.000	De=2nd Ex=Top Em=Top Wdw=1 (142)
Results for Lilly FRET(1) - channel 2 window 1 (Counts)
	01	02	03	04	05	06	07	08	09	10	11	12	13	14	15	16	17	18	19	20	21	22	23	24
A	2400	139207	141867	140156	140166	138395	138591	139869	139652	139437	139026	139458	138507	138059	137710	139124	137956	138878	138034	137255	136302	139376	139127	138959
B	142450	140238	139623	140822	139606	138521	149345	139895	140881	138629	138036	136609	136728	138515	138398	138929	136039	138749	139015	136917	137361	137741	139756	2228
C	863	137700	162606	136199	134259	135806	135006	135905	135849	135469	134452	133989	134825	133324	135448	134495	136129	132713	132084	130261	133720	135155	135053	135836
D	139348	137568	136292	137837	136227	136017	134567	142028	135088	137252	135836	131240	132079	134875	135266	135929	133857	134010	135235	134367	132363	136132	135993	827
E	1945	135035	133791	134369	131758	132058	132831	132802	133891	139124	131798	140298	132536	132290	132449	131264	133237	132986	134424	132843	134020	132410	135437	132961
F	138423	134790	134419	134717	134074	132410	140032	138438	132978	131217	133618	132310	130497	132887	132755	132971	131158	131526	132734	132165	132592	131508	132453	634
G	445	136283	138015	137350	134869	141478	134793	136565	134904	137711	137924	134316	135728	137648	137188	134669	136037	135767	133901	135425	134079	135480	136411	136166
H	141628	141071	137817	138416	140231	138771	137173	137421	140499	138029	137286	138030	137606	136507	136804	137269	145962	137190	137300	137001	137535	137480	137695	839
I	1047	138597	136225	138068	135707	135953	135012	138974	136508	134730	135134	135923	136534	135331	134364	136675	132848	135327	135836	134182	135547	134355	134962	135243
J	138650	135593	139168	138522	134887	134726	133775	133603	135922	135772	134355	134363	134349	134093	134170	132639	134286	134193	133835	134134	134497	133501	133009	3789
K	846	135305	136859	133622	134478	138593	134160	134745	133688	134001	135283	134271	132607	132856	131904	133948	136866	133392	132322	132438	131226	133261	133513	133914
L	139103	136057	137210	137906	136369	134415	134180	134780	134746	135071	136129	134242	130746	134536	133420	134947	135221	133849	134303	135082	134161	131882	134858	3204
M	1200	135147	136464	135373	136103	134700	134729	135658	134409	133951	134920	134903	133456	132833	132391	133741	134585	133576	134070	134079	132742	133130	133995	134940
N	136641	134419	134060	132828	132702	132288	131553	131390	131628	130051	131385	130615	129514	130565	131128	130522	132466	131334	130231	129577	140795	129359	130121	4096
O	2202	140360	139469	138617	138251	138630	138253	137570	137394	138735	136713	137241	138450	136127	135249	136359	136043	136883	134609	139351	133854	134305	135417	135315
P	140736	138681	136824	136862	138026	136740	140289	137343	138563	135414	137416	134784	136799	133895	135692	134721	135053	136262	134737	133628	133497	132302	134596	5394
Basic assay information
Assay ID:				19227
Assay Started:				06-03-24 13:17:52
Assay Finished:				06-03-24 13:22:53
Assay Exported:				06-03-24 13:22:53
Protocol ID:				100202
Protocol Name:				Lilly FRET_384
Serial#:				="1040204"
Protocol information
Protocol:
Protocol name				Lilly FRET_384
Number of assay repeats				1
Start assay repeat each				N/A
Number of plate repeats				1
Start plate repeat each				N/A
Is label meas. height used				Yes
Height of measurement				Defined in label
Is gripper height used				No
Mode of measurement				By Columns bi-directional
Rotated plate				No
Soft move				No
Protocol notes
Plate type:
Name of the plate type				384 OptiPlate
Number of rows				16
Number of columns				24
Number of the wells in the plate				384
Height of the plate				14.35 mm
Coordinates of corners:
384 OptiPlate + Lilly FRET
12.1 mm x------------------------------------------------------- x 115.6 mm
9 mm 9 mm
12.1 mm x------------------------------------------------------- x 115.6 mm
76.5 mm 76.5 mm
Platemap:
Plate				1
Group				1
	01	02	03	04	05	06	07	08	09	10	11	12	13	14	15	16	17	18	19	20	21	22	23	24
A	-	-	-	-	-	-	-	-	-	-	-	-	-	-	-	-	-	-	-	-	-	-	-	-
B	-	-	-	-	-	-	-	-	-	-	-	-	-	-	-	-	-	-	-	-	-	-	-	-
C	-	-	-	-	-	-	-	-	-	-	-	-	-	-	-	-	-	-	-	-	-	-	-	-
D	-	-	-	-	-	-	-	-	-	-	-	-	-	-	-	-	-	-	-	-	-	-	-	-
E	-	-	-	-	-	-	-	-	-	-	-	-	-	-	-	-	-	-	-	-	-	-	-	-
F	-	-	-	-	-	-	-	-	-	-	-	-	-	-	-	-	-	-	-	-	-	-	-	-
G	-	-	-	-	-	-	-	-	-	-	-	-	-	-	-	-	-	-	-	-	-	-	-	-
H	-	-	-	-	-	-	-	-	-	-	-	-	-	-	-	-	-	-	-	-	-	-	-	-
I	-	-	-	-	-	-	-	-	-	-	-	-	-	-	-	-	-	-	-	-	-	-	-	-
J	-	-	-	-	-	-	-	-	-	-	-	-	-	-	-	-	-	-	-	-	-	-	-	-
K	-	-	-	-	-	-	-	-	-	-	-	-	-	-	-	-	-	-	-	-	-	-	-	-
L	-	-	-	-	-	-	-	-	-	-	-	-	-	-	-	-	-	-	-	-	-	-	-	-
M	-	-	-	-	-	-	-	-	-	-	-	-	-	-	-	-	-	-	-	-	-	-	-	-
N	-	-	-	-	-	-	-	-	-	-	-	-	-	-	-	-	-	-	-	-	-	-	-	-
O	-	-	-	-	-	-	-	-	-	-	-	-	-	-	-	-	-	-	-	-	-	-	-	-
P	-	-	-	-	-	-	-	-	-	-	-	-	-	-	-	-	-	-	-	-	-	-	-	-
- - Undefined
Calculations:
Plate				1
Formula index				Calc 1
Formula name				Label ratio
Formula				Label ratio where X = Lilly FRET(1) channel 1 window 1 Y = Lilly FRET(1) channel 2 window 1
Auto export parameters:
Export format				Plate2
Include basic assay information				Yes
Place assay information at				End of file
Include basic plate information				Yes
Place plate information at				Beginning of plate
Include protocol information				Yes
Protocol info level				Large
Include error and warning information				Yes
Include background information				Yes
Add plate number to the file name				Yes
Each plate to separate file				No
Field separator to use				System
File name format				<DefaultDataFolder>\<Date>\<ProtocolName>_<AssayID>.csv
Operations:
Plate 1
Group 1
Measurement
Label				Lilly FRET(1)
Labels:
Lilly FRET				6000025
Light source				Laser
Top mirror				LANCE/DELFIA Bias
Bottom mirror				N/A
Exc. filter				N/A
Using of excitation filter				Top
Ems. filter				APC 665
Using of emission filter				Top
2nd ems. filter				Europium 615
Using of 2nd emission filter				Top
Measurement height				7.3 mm
Cycle				16600
Delay				30
Number of flashes				20
Number of flashes for 2nd detector				5
Number of sequence windows				1
Total time of windows				500
Excitation light				100%
Reference excitation light				100%
Reference AD gain				4
Reference signal				323509
Last edited				13-06-14 09:17:06
Last edited by				EnVision
Factory preset				No
Filters:
APC 665				205
Filter type				Emission
Description				M665 CWL=665nm BW=7 5nm Tmin=75%
Used with				Luminescence DELFIA - Time-resolved Fluorescence Fluorescence Intensity LANCE - Time-resolved Fluorescence
Last edited				26-02-19 14:51:38
Last edited by				Installation
Factory preset				Yes
Europium 615				203
Filter type				Emission
Description				M615 CWL=615nm BW=8 5nm Tmin=80%
Used with				Luminescence DELFIA - Time-resolved Fluorescence Fluorescence Intensity LANCE - Time-resolved FluorescenceLuminescence Absorbance DELFIA - Time-resolved Fluorescence Fluorescence Intensity LANCE - Time-resolved Fluorescence
Last edited				26-02-19 14:51:38
Last edited by				Installation
Factory preset				Yes
Mirror modules:
LANCE/DELFIA Bias				445
Used by				Top
Dual				No
Bias				Yes
Description				D400
Used with				Luminescence DELFIA - Time-resolved Fluorescence Fluorescence Intensity LANCE - Time-resolved Fluorescence
Last edited				26-02-19 14:51:38
Last edited by				Installation
Factory preset				Yes
Instrument:
Serial number				1040204
Nickname				EnVision
Normalization:
Notifications for plate 1 repeat 1:
WARNING: Plate height defined in the plate editor does not match the actual plate height. Measured height is 14.85 mm. Plate editor height is 14.35 mm. The results may be affected.
Exported with EnVision Workstation version 1.14.3049.528
