## Supplementary material for "Genome-wide arrayed CRISPR activation screen for prion protein modulators": Plate_LXX_B.csv

Plate information
Plate	Repeat	Barcode	Measured height	Chamber temperature at start	Chamber temperature at end	Humidity at start	Humidity at end	Ambient temperature at start	Ambient temperature at end	Formula	Measurement date
1	1	=""	N/A	N/A	N/A	N/A	N/A	N/A	N/A	Calc 1: Label ratio = X / Y where X = Lilly FRET(1) channel 1 window 1 Y = Lilly FRET(1) channel 2 window 1	06-03-24 13:28:24
Background information
Plate	Label	Result	Signal	Flashes/Time	Meastime	MeasInfo
1	Lilly FRET	0	123	20	00:00:00.000	De=1st Ex=Top Em=Top Wdw=1 (14)
1	Lilly FRET	0	69	5	00:00:00.000	De=2nd Ex=Top Em=Top Wdw=1 (142)
Calculated results: Calc 1: Label ratio = X / Y where X = Lilly FRET(1) channel 1 window 1 Y = Lilly FRET(1) channel 2 window 1
	01	02	03	04	05	06	07	08	09	10	11	12	13	14	15	16	17	18	19	20	21	22	23	24
A	0.02501885844	0.05302623381	0.0657742181	0.05082366951	0.06876705108	0.05954434511	0.06689022488	0.06123759651	0.05691631844	0.05483701918	0.068686798	0.0585725038	0.07243153858	0.06154332156	0.07279877024	0.05971450832	0.07001466276	0.05924204814	0.05949018809	0.05777157532	0.05782638414	0.05747492325	0.0687303743	0.02019031093
B	0.0181470202	0.04142218298	0.06148017609	0.05201410119	0.03652942095	0.04442650012	0.04857061786	0.0628010692	0.0382482743	0.04022165977	0.06850425618	0.0649654797	0.10774346322	0.03917426037	0.04426799931	0.06018770643	0.04775052083	0.05777392811	0.04123606522	0.05204506402	0.05426773324	0.03900822913	0.04446202306	0.10540540541
C	0.02678571429	0.05046377934	0.04867665573	0.05270482701	0.10100500676	0.04680547242	0.05462218738	0.05253018705	0.062093415	0.04865337021	0.06326060659	0.04801017727	0.0377450142	0.04957626503	0.06235504781	0.05397878468	0.05351712211	0.05451319196	0.06319432199	0.06609875259	0.06117083973	0.04225239442	0.06541885581	0.01994360875
D	0.01818930707	0.04246955335	0.04587569964	0.04364077634	0.03756179379	0.05747813908	0.05142297587	0.05423923151	0.05140307343	0.0476757871	0.04279704888	0.06860146558	0.09786546119	0.04682237028	0.04593417482	0.04406744973	0.03524657857	0.05101995664	0.05624865323	0.0372412149	0.05855799094	0.05478783216	0.04459044406	0.02834008097
E	0.0445026178	0.05375703163	0.05489021227	0.05422800973	0.09221274551	0.04592143652	0.06091814101	0.05282411694	0.06123321261	0.04914541211	0.06363096446	0.05006628303	0.03630699042	0.04370540645	0.06280497875	0.08085387456	0.05607287145	0.04816696063	0.06457018927	0.05267982598	0.06436531462	0.05261923318	0.06178707224	0.01974077013
F	0.01749926319	0.04898014056	0.05391822764	0.03575217008	0.03629792583	0.04795548283	0.04651476237	0.04506078856	0.05113862464	0.04895543597	0.05881118986	0.05487639637	0.09626140488	0.04624046248	0.04343558653	0.0488207024	0.05353368982	0.04339843988	0.04947535291	0.05327659834	0.04767039068	0.0423040098	0.04551446664	0.05735294118
G	0.03734729494	0.05216551864	0.06217507018	0.04869446047	0.0906170615	0.03675529439	0.05862554446	0.0505403734	0.06117033007	0.05042801102	0.04962391958	0.04499142392	0.03475387174	0.04332468761	0.05645573689	0.04472979418	0.05465405457	0.04501213868	0.05928611965	0.0469534865	0.05897955067	0.04501626738	0.0639545926	0.02071348892
H	0.01802781111	0.05435868479	0.04858475534	0.03891936872	0.03560938463	0.04868646389	0.04455052879	0.04803847164	0.0458574069	0.04391362225	0.04682008761	0.03838233903	0.08526683832	0.04208528037	0.04999779551	0.05460522488	0.04294074616	0.04314805542	0.03186592966	0.04751879253	0.04087745638	0.04894057953	0.04053308621	0.15286624204
I	0.15217391304	0.04389010298	0.0599197733	0.04813371132	0.09648768672	0.04208159805	0.05779241236	0.0293799925	0.05703656399	0.0492670676	0.06133063294	0.05308294583	0.03600386599	0.04704736465	0.06007025415	0.04269666241	0.06279840849	0.04086273174	0.06151590111	0.05561835181	0.06186056681	0.04873174029	0.06764080606	0.02021083135
J	0.01782612143	0.04662612221	0.0509601076	0.05335051546	0.03604719107	0.04190988147	0.05174168063	0.06585347432	0.0485187163	0.0440607435	0.03829424689	0.04386143927	0.09086327749	0.03700255294	0.04580466955	0.03858255918	0.03866406122	0.05076438412	0.0528397298	0.0450500598	0.04685285536	0.04796944718	0.05067696522	0.07327586207
K	0.05930599369	0.04806470829	0.05696495498	0.05314959164	0.08986081403	0.05300651206	0.06092617429	0.03866206845	0.06300748946	0.05425622362	0.05968302424	0.04694476336	0.03701542122	0.03728017163	0.06484089684	0.04908550063	0.06107555093	0.03986818934	0.06269934531	0.05224084325	0.06437494785	0.05106764786	0.06482509928	0.01973951668
L	0.0187499093	0.05101496518	0.03243174905	0.04297231349	0.0361467316	0.05712868981	0.05448727647	0.04736491493	0.04485448545	0.03263446574	0.04175368448	0.04726366303	0.09510352781	0.04590112218	0.05786406297	0.04918327724	0.04758901827	0.0595306065	0.03401931961	0.04920411807	0.05963375616	0.05641463155	0.0551212323	0.07317073171
M	0.03474576271	0.05079860162	0.06472682756	0.04757854526	0.08892645305	0.04877555908	0.0619336254	0.04760829476	0.05556900726	0.06110036358	0.05768928713	0.04838220808	0.03680291423	0.04028034214	0.05952345294	0.04862286037	0.060110211	0.04180434717	0.06516598454	0.05495321438	0.05997703719	0.04346237574	0.06184424747	0.01973104479
N	0.01714541663	0.04402231592	0.05672165041	0.04476709014	0.03414320241	0.03993178911	0.05350315572	0.04698484202	0.04437275227	0.05197643261	0.05387130954	0.03652354251	0.09286420822	0.03588200707	0.04903664352	0.0434639824	0.03549908601	0.04796019145	0.0461624608	0.0494832707	0.04661155765	0.04487095958	0.05555894139	0.0386996904
O	0.04329189884	0.07442761998	0.06274441392	0.04241116825	0.08616615294	0.04753026197	0.06132537019	0.0497449166	0.06073483264	0.04683336003	0.05821622963	0.04802349755	0.03718129294	0.05007624899	0.06130571498	0.0401753051	0.05988161472	0.05148095395	0.06098614018	0.03431026322	0.05870414084	0.05381820304	0.06524662039	0.02043013861
P	0.01854113156	0.05788115936	0.06511440669	0.06442154222	0.06826616792	0.05559383999	0.03571251074	0.04334979714	0.05168150887	0.05334343457	0.05293629886	0.05717545732	0.06488900376	0.05817083339	0.03196575413	0.04997858166	0.04948253088	0.05329893752	0.05760742308	0.04776923191	0.05235795434	0.05418616279	0.03534264282	0.04573804574
Plate information
Plate	Repeat	Barcode	Measured height	Chamber temperature at start	Chamber temperature at end	Humidity at start	Humidity at end	Ambient temperature at start	Ambient temperature at end	Group	Label	ScanX	ScanY	Measinfo	Kinetics	Measurement date
1	1	=""	14.85	24.24	24.26	29.6	29.4	22.72	23.04	1	Lilly FRET(1)	0	0	De=1st Ex=Top Em=Top Wdw=1 (14)	0	06-03-24 13:28:24
Background information
Plate	Label	Result	Signal	Flashes/Time	Meastime	MeasInfo
1	Lilly FRET	0	123	20	00:00:00.000	De=1st Ex=Top Em=Top Wdw=1 (14)
1	Lilly FRET	0	69	5	00:00:00.000	De=2nd Ex=Top Em=Top Wdw=1 (142)
Results for Lilly FRET(1) - channel 1 window 1 (Counts)
	01	02	03	04	05	06	07	08	09	10	11	12	13	14	15	16	17	18	19	20	21	22	23	24
A	199	7404	9247	7170	9654	8319	9435	8677	7968	7848	9815	8249	10162	8572	10182	8354	9741	8210	8173	8031	8037	8125	9565	2839
B	2598	5817	8617	7333	5144	6217	6847	8787	5408	5705	9633	9071	15197	5507	6183	8510	6624	8004	5678	7239	7571	5475	6239	39
C	84	7040	6689	7309	13819	6490	7455	7226	8810	6684	8681	6944	5517	6821	9437	7404	7303	7496	8601	9024	8563	5810	8965	2702
D	2473	5726	6303	5826	5106	7592	7457	7758	6981	6522	5911	9240	13076	6311	6212	6029	4780	6918	7570	4999	7900	7406	6054	63
E	102	7215	7512	7271	12282	6107	8157	6960	8166	6507	8464	6647	4743	5856	8366	10772	7467	6363	8515	7011	8577	6954	8125	2612
F	2375	6558	7199	4786	4851	6360	6212	6008	6811	6477	7850	7290	12650	6127	5753	6603	7118	5697	6554	6999	6234	5523	5973	39
G	107	7187	8527	6751	12271	5054	7995	6865	8321	6916	6901	6138	4827	5863	7728	6096	7494	6137	8044	6403	7894	6088	8755	2841
H	2554	7509	6708	5519	4910	7022	6066	6583	6302	5938	6488	5275	11657	5764	6804	7508	5870	6721	4341	6410	5527	6636	5511	48
I	63	6005	8141	6520	13862	5709	7705	3998	7681	6611	8903	7112	4880	6376	8140	5781	8523	5517	8306	7430	8205	6632	9036	2734
J	2473	6279	7123	7245	5182	5629	6916	8719	6451	5887	5124	5803	11900	4928	6119	5150	5184	6784	7001	5989	6182	6343	6771	51
K	94	6697	7630	7139	11931	7106	8086	5213	8396	7275	8055	6256	4947	4935	8540	6551	8101	5275	8217	6889	8487	6773	8521	2622
L	2584	6886	4361	5794	4854	7604	7203	6328	5980	4391	5618	6333	12452	6111	7645	6561	6339	7820	4536	6476	7884	7406	7368	54
M	82	6873	8671	6377	11784	6517	8256	6325	7344	8117	7713	6385	4809	5345	7949	6380	7843	5516	8598	7253	7888	5710	8205	2575
N	2335	6139	7572	5994	4563	5339	7053	6717	5873	6731	7067	4755	12017	4699	6406	5691	4719	6313	6183	6531	6118	5854	7293	75
O	101	10214	8632	5839	11741	6577	8461	6806	8361	6432	7979	6491	5174	6863	8364	5491	8083	7048	8334	4712	7983	7376	8929	2827
P	2642	8010	9058	8920	9344	7664	5030	5898	7086	7182	7214	7767	9038	7953	4346	6767	6818	7314	7922	6422	7231	7261	4867	66
Plate information
Plate	Repeat	Barcode	Measured height	Chamber temperature at start	Chamber temperature at end	Humidity at start	Humidity at end	Ambient temperature at start	Ambient temperature at end	Group	Label	ScanX	ScanY	Measinfo	Kinetics	Measurement date
1	1	=""	14.85	24.24	24.26	29.6	29.4	22.72	23.04	1	Lilly FRET(1)	0	0	De=2nd Ex=Top Em=Top Wdw=1 (142)	0	06-03-24 13:28:24
Background information
Plate	Label	Result	Signal	Flashes/Time	Meastime	MeasInfo
1	Lilly FRET	0	123	20	00:00:00.000	De=1st Ex=Top Em=Top Wdw=1 (14)
1	Lilly FRET	0	69	5	00:00:00.000	De=2nd Ex=Top Em=Top Wdw=1 (142)
Results for Lilly FRET(1) - channel 2 window 1 (Counts)
	01	02	03	04	05	06	07	08	09	10	11	12	13	14	15	16	17	18	19	20	21	22	23	24
A	7954	139629	140587	141076	140387	139711	141052	141694	139995	143115	142895	140834	140298	139284	139865	139899	139128	138584	137384	139013	138985	141366	139167	140612
B	143164	140432	140159	140981	140818	139939	140970	139918	141392	141839	140619	139628	141048	140577	139672	141391	138721	138540	137695	139091	139512	140355	140322	370
C	3136	139506	137417	138678	136815	138659	136483	137559	141883	137380	137226	144636	146165	137586	151343	137165	136461	137508	136104	136523	139985	137507	137040	135482
D	135959	134826	137393	133499	135936	132085	145013	143033	135809	136799	138117	134691	133612	134786	135237	136813	135616	135594	134581	134233	134909	135176	135769	2223
E	2292	134215	136855	134082	133192	132988	133901	131758	133359	132403	133017	132764	130636	133988	133206	133228	133166	132103	131872	133087	133255	132157	131500	132315
F	135720	133891	133517	133866	133644	132623	133549	133331	133187	132304	133478	132844	131413	132503	132449	135250	132963	131272	132470	131371	130773	130555	131233	680
G	2865	137773	137145	138640	135416	137504	136374	135832	136030	137146	139066	136426	138891	135327	136886	136285	137117	136341	135681	136369	133843	135240	136894	137157
H	141670	138138	138068	141806	137885	144229	136160	137036	137426	135220	138573	137433	136712	136960	136086	137496	136700	155766	136227	134894	135209	135593	135963	314
I	414	136819	135865	135456	143666	135665	133322	136079	134668	134187	145164	133979	135541	135523	135508	135397	135720	135013	135022	133589	132637	136092	133588	135274
J	138729	134667	139776	135800	143756	134312	133664	132400	132959	133611	133806	132303	130966	133180	133589	133480	134078	133637	132495	132941	131945	132230	133611	696
K	1585	139333	133942	134319	132772	134059	132718	134835	133254	134086	134963	133263	133647	132376	131707	133461	132639	132311	131054	131870	131837	132628	131446	132830
L	137814	134980	134467	134831	134286	133103	132196	133601	133320	134551	134551	133993	130931	133134	132120	133399	133203	131361	133336	131615	132207	131278	133669	738
M	2360	135299	133963	134031	132514	133612	133304	132855	132160	132847	133699	131970	130669	132695	133544	131214	130477	131948	131940	131985	131517	131378	132672	130505
N	136188	139452	133494	133893	133643	133703	131824	142961	132356	129501	131183	130190	129404	130957	130637	130936	132933	131630	133940	131984	131255	130463	131266	1938
O	2333	137234	137574	137676	136260	138375	137969	136818	137664	137338	137058	135163	139156	137051	136431	136676	134983	136905	136654	137335	135987	137054	136850	138374
P	142494	138387	139109	138463	136876	137857	140847	136056	137109	134637	136277	135845	139284	136718	135958	135398	137786	137226	137517	134438	138107	134001	137709	1443
Basic assay information
Assay ID:				19228
Assay Started:				06-03-24 13:23:30
Assay Finished:				06-03-24 13:28:32
Assay Exported:				06-03-24 13:28:32
Protocol ID:				100202
Protocol Name:				Lilly FRET_384
Serial#:				="1040204"
Protocol information
Protocol:
Protocol name				Lilly FRET_384
Number of assay repeats				1
Start assay repeat each				N/A
Number of plate repeats				1
Start plate repeat each				N/A
Is label meas. height used				Yes
Height of measurement				Defined in label
Is gripper height used				No
Mode of measurement				By Columns bi-directional
Rotated plate				No
Soft move				No
Protocol notes
Plate type:
Name of the plate type				384 OptiPlate
Number of rows				16
Number of columns				24
Number of the wells in the plate				384
Height of the plate				14.35 mm
Coordinates of corners:
384 OptiPlate + Lilly FRET
12.1 mm x------------------------------------------------------- x 115.6 mm
9 mm 9 mm
12.1 mm x------------------------------------------------------- x 115.6 mm
76.5 mm 76.5 mm
Platemap:
Plate				1
Group				1
	01	02	03	04	05	06	07	08	09	10	11	12	13	14	15	16	17	18	19	20	21	22	23	24
A	-	-	-	-	-	-	-	-	-	-	-	-	-	-	-	-	-	-	-	-	-	-	-	-
B	-	-	-	-	-	-	-	-	-	-	-	-	-	-	-	-	-	-	-	-	-	-	-	-
C	-	-	-	-	-	-	-	-	-	-	-	-	-	-	-	-	-	-	-	-	-	-	-	-
D	-	-	-	-	-	-	-	-	-	-	-	-	-	-	-	-	-	-	-	-	-	-	-	-
E	-	-	-	-	-	-	-	-	-	-	-	-	-	-	-	-	-	-	-	-	-	-	-	-
F	-	-	-	-	-	-	-	-	-	-	-	-	-	-	-	-	-	-	-	-	-	-	-	-
G	-	-	-	-	-	-	-	-	-	-	-	-	-	-	-	-	-	-	-	-	-	-	-	-
H	-	-	-	-	-	-	-	-	-	-	-	-	-	-	-	-	-	-	-	-	-	-	-	-
I	-	-	-	-	-	-	-	-	-	-	-	-	-	-	-	-	-	-	-	-	-	-	-	-
J	-	-	-	-	-	-	-	-	-	-	-	-	-	-	-	-	-	-	-	-	-	-	-	-
K	-	-	-	-	-	-	-	-	-	-	-	-	-	-	-	-	-	-	-	-	-	-	-	-
L	-	-	-	-	-	-	-	-	-	-	-	-	-	-	-	-	-	-	-	-	-	-	-	-
M	-	-	-	-	-	-	-	-	-	-	-	-	-	-	-	-	-	-	-	-	-	-	-	-
N	-	-	-	-	-	-	-	-	-	-	-	-	-	-	-	-	-	-	-	-	-	-	-	-
O	-	-	-	-	-	-	-	-	-	-	-	-	-	-	-	-	-	-	-	-	-	-	-	-
P	-	-	-	-	-	-	-	-	-	-	-	-	-	-	-	-	-	-	-	-	-	-	-	-
- - Undefined
Calculations:
Plate				1
Formula index				Calc 1
Formula name				Label ratio
Formula				Label ratio where X = Lilly FRET(1) channel 1 window 1 Y = Lilly FRET(1) channel 2 window 1
Auto export parameters:
Export format				Plate2
Include basic assay information				Yes
Place assay information at				End of file
Include basic plate information				Yes
Place plate information at				Beginning of plate
Include protocol information				Yes
Protocol info level				Large
Include error and warning information				Yes
Include background information				Yes
Add plate number to the file name				Yes
Each plate to separate file				No
Field separator to use				System
File name format				<DefaultDataFolder>\<Date>\<ProtocolName>_<AssayID>.csv
Operations:
Plate 1
Group 1
Measurement
Label				Lilly FRET(1)
Labels:
Lilly FRET				6000025
Light source				Laser
Top mirror				LANCE/DELFIA Bias
Bottom mirror				N/A
Exc. filter				N/A
Using of excitation filter				Top
Ems. filter				APC 665
Using of emission filter				Top
2nd ems. filter				Europium 615
Using of 2nd emission filter				Top
Measurement height				7.3 mm
Cycle				16600
Delay				30
Number of flashes				20
Number of flashes for 2nd detector				5
Number of sequence windows				1
Total time of windows				500
Excitation light				100%
Reference excitation light				100%
Reference AD gain				4
Reference signal				323509
Last edited				13-06-14 09:17:06
Last edited by				EnVision
Factory preset				No
Filters:
APC 665				205
Filter type				Emission
Description				M665 CWL=665nm BW=7 5nm Tmin=75%
Used with				Luminescence DELFIA - Time-resolved Fluorescence Fluorescence Intensity LANCE - Time-resolved Fluorescence
Last edited				26-02-19 14:51:38
Last edited by				Installation
Factory preset				Yes
Europium 615				203
Filter type				Emission
Description				M615 CWL=615nm BW=8 5nm Tmin=80%
Used with				Luminescence DELFIA - Time-resolved Fluorescence Fluorescence Intensity LANCE - Time-resolved FluorescenceLuminescence Absorbance DELFIA - Time-resolved Fluorescence Fluorescence Intensity LANCE - Time-resolved Fluorescence
Last edited				26-02-19 14:51:38
Last edited by				Installation
Factory preset				Yes
Mirror modules:
LANCE/DELFIA Bias				445
Used by				Top
Dual				No
Bias				Yes
Description				D400
Used with				Luminescence DELFIA - Time-resolved Fluorescence Fluorescence Intensity LANCE - Time-resolved Fluorescence
Last edited				26-02-19 14:51:38
Last edited by				Installation
Factory preset				Yes
Instrument:
Serial number				1040204
Nickname				EnVision
Normalization:
Notifications for plate 1 repeat 1:
WARNING: Plate height defined in the plate editor does not match the actual plate height. Measured height is 14.85 mm. Plate editor height is 14.35 mm. The results may be affected.
Exported with EnVision Workstation version 1.14.3049.528
