## Supplementary material for "Genome-wide arrayed CRISPR activation screen for prion protein modulators": Plate_LXXI_A.csv

Plate information
Plate	Repeat	Barcode	Measured height	Chamber temperature at start	Chamber temperature at end	Humidity at start	Humidity at end	Ambient temperature at start	Ambient temperature at end	Formula	Measurement date
1	1	=""	N/A	N/A	N/A	N/A	N/A	N/A	N/A	Calc 1: Label ratio = X / Y where X = Lilly FRET(1) channel 1 window 1 Y = Lilly FRET(1) channel 2 window 1	06-03-24 13:34:13
Background information
Plate	Label	Result	Signal	Flashes/Time	Meastime	MeasInfo
1	Lilly FRET	0	107	20	00:00:00.000	De=1st Ex=Top Em=Top Wdw=1 (14)
1	Lilly FRET	0	67	5	00:00:00.000	De=2nd Ex=Top Em=Top Wdw=1 (142)
Calculated results: Calc 1: Label ratio = X / Y where X = Lilly FRET(1) channel 1 window 1 Y = Lilly FRET(1) channel 2 window 1
	01	02	03	04	05	06	07	08	09	10	11	12	13	14	15	16	17	18	19	20	21	22	23	24
A	0.11616161616	0.07113289996	0.0724920761	0.06762658953	0.07133006766	0.07031545558	0.07097821248	0.07142805928	0.07283764378	0.07210683779	0.07289279911	0.07275919384	0.07214064689	0.07291976406	0.07123574739	0.0707948631	0.06848102268	0.07039984909	0.07503864213	0.07013442857	0.07222317176	0.07129677575	0.07390362357	0.02067414126
B	0.0176174201	0.03714423884	0.05008652798	0.0479365986	0.03812408905	0.04904869327	0.04362645836	0.04973371097	0.04865891803	0.0425307836	0.04326750449	0.05140525051	0.03096756664	0.04222958375	0.05770570815	0.05511277654	0.0501384348	0.05364839401	0.06575592513	0.06481628528	0.06589169886	0.06470001734	0.11727124667	0.04526404023
C	0.12975778547	0.1141648412	0.0378739726	0.0456753415	0.04020668855	0.05450764779	0.04626319065	0.05623863694	0.05043716657	0.04735961946	0.04878356047	0.04058643806	0.05938297206	0.05505415831	0.05356372454	0.04868637534	0.0504487503	0.05488162861	0.06415028542	0.06415191367	0.0655511025	0.06514083156	0.03818200657	0.01996262504
D	0.01766348464	0.03713689146	0.08657957333	0.05395046953	0.05252219373	0.04478897502	0.04751916831	0.05376943015	0.05209563493	0.04841728315	0.04951740576	0.05469569679	0.05151919416	0.05616528727	0.04978317949	0.05553234039	0.05342754709	0.03648375414	0.0634286011	0.06421292912	0.06588215919	0.06377846319	0.11516325022	0.53846153846
E	0.07286673058	0.1016999362	0.05054488152	0.05168572924	0.05113078417	0.0452917308	0.05336590866	0.06584480848	0.04823721412	0.05635788046	0.0529806344	0.04047518288	0.05454876743	0.03400063313	0.06816786693	0.04486908235	0.05300798731	0.04218392009	0.05263039501	0.06621181696	0.06417646258	0.06726786755	0.03734518943	0.01941603676
F	0.01793127816	0.03792421154	0.05136478076	0.02892065188	0.04432550912	0.05549928954	0.02839140782	0.04482964283	0.055788521	0.05410397333	0.05050542896	0.04527762093	0.0564987731	0.04491873006	0.06709591508	0.05775490757	0.04760659772	0.03934361408	0.06496172949	0.06542198166	0.06678078301	0.06598601441	0.09874210939	0.06206896552
G	0.90909090909	0.10281244874	0.041921141	0.03545886873	0.04105892698	0.05147638303	0.05722264084	0.05642006306	0.04040678664	0.05640189706	0.04568443444	0.05105804268	0.05277247785	0.05491651206	0.04625523483	0.04916050244	0.0529346704	0.03751011699	0.06396620204	0.06445060018	0.06402666608	0.06412812575	0.03691542511	0.02047838073
H	0.01786740245	0.03684305581	0.06320989073	0.0506628382	0.05825521469	0.05281490835	0.06156436307	0.04508220405	0.05879691797	0.05523960739	0.05512216342	0.05072168486	0.05976539335	0.05300957341	0.05842988852	0.04201489567	0.05957255972	0.04600800076	0.06386316836	0.06229175401	0.06308873125	0.06438070118	0.10187871511	0.07019704433
I	0.22186495177	0.10705792581	0.05973146661	0.0556054585	0.0546303434	0.05789504424	0.05317910558	0.0510720875	0.04900711877	0.05734509643	0.04363711977	0.04988551951	0.04831003624	0.06298158666	0.06840669437	0.04867907492	0.05174251743	0.05807381303	0.06238304094	0.06347943739	0.06348573454	0.0657602643	0.03701079697	0.01992046652
J	0.01806365776	0.03548989642	0.06357446185	0.06208719593	0.06358505659	0.06445341486	0.0634259294	0.06288651334	0.06266232551	0.0639360119	0.06203150544	0.06229050488	0.06313133193	0.06035830764	0.06377681116	0.06286756189	0.06200865516	0.06281736282	0.06452452482	0.06336772528	0.06383042446	0.06560442849	0.10649156704	0.04694167852
K	0.08450704225	0.10717431068	0.06572920075	0.06460713887	0.06404846275	0.06427772572	0.06406681138	0.06375295636	0.06363156307	0.06241338796	0.06097288605	0.06420593183	0.06380499101	0.05781728769	0.06407503673	0.0611607478	0.06391289707	0.06455759587	0.06330684828	0.06329390987	0.06441239672	0.06566517776	0.03869849535	0.01974745677
L	0.01795518839	0.03759243589	0.06510615774	0.06304478399	0.06312594168	0.06529793493	0.06080838054	0.06171378939	0.06339413448	0.06422565004	0.06124325968	0.06537155116	0.0625018844	0.05859043306	0.06322006872	0.06234261112	0.06422795019	0.06403633309	0.06215450889	0.06494599628	0.06639391113	0.06571844165	0.10784321215	0.11000
M	0.04478144514	0.1031351222	0.0644157426	0.06511973821	0.06466035606	0.05911812413	0.06466008496	0.06355170846	0.06545175118	0.06324418253	0.06294921295	0.06504759763	0.06371216172	0.06262208866	0.06663264617	0.06380710244	0.06448712041	0.06400490192	0.06438021022	0.06284278741	0.06380789541	0.06608916889	0.03728630232	0.01992269481
N	0.01755702937	0.03525880909	0.06587858358	0.06419607873	0.06293959884	0.06211867402	0.06342105263	0.06222212019	0.06302495202	0.06269519233	0.06162819994	0.06053551535	0.06123119726	0.06051941681	0.06098352147	0.06362708143	0.06193024178	0.06271126544	0.06070272734	0.06228204771	0.06386071228	0.0633502257	0.09952163548	0.33774834437
O	0.17525773196	0.08502691499	0.06495715314	0.06330007496	0.06100353945	0.06132349946	0.06236514492	0.06358679635	0.06350128724	0.0634674809	0.06097266793	0.06450238394	0.06097909477	0.06088956716	0.06277941036	0.06422744385	0.06547697828	0.0637778973	0.0463139457	0.06366690045	0.06420223408	0.06449998896	0.03783356482	0.02052289602
P	0.01829272618	0.07331068484	0.07478414974	0.06322687767	0.0731288699	0.06932706548	0.07254057635	0.06694791039	0.07163947164	0.06874287035	0.06957112577	0.07093776486	0.06809205133	0.06725002458	0.0686049534	0.07076469841	0.07002613416	0.07123888178	0.07412200587	0.07041990436	0.06501861504	0.07409823772	0.07558225893	0.04437140509
Plate information
Plate	Repeat	Barcode	Measured height	Chamber temperature at start	Chamber temperature at end	Humidity at start	Humidity at end	Ambient temperature at start	Ambient temperature at end	Group	Label	ScanX	ScanY	Measinfo	Kinetics	Measurement date
1	1	=""	14.85	24.31	24.16	29.4	29.6	23.09	22.94	1	Lilly FRET(1)	0	0	De=1st Ex=Top Em=Top Wdw=1 (14)	0	06-03-24 13:34:13
Background information
Plate	Label	Result	Signal	Flashes/Time	Meastime	MeasInfo
1	Lilly FRET	0	107	20	00:00:00.000	De=1st Ex=Top Em=Top Wdw=1 (14)
1	Lilly FRET	0	67	5	00:00:00.000	De=2nd Ex=Top Em=Top Wdw=1 (142)
Results for Lilly FRET(1) - channel 1 window 1 (Counts)
	01	02	03	04	05	06	07	08	09	10	11	12	13	14	15	16	17	18	19	20	21	22	23	24
A	69	9881	10132	9445	9931	9665	9884	9962	10043	9978	10721	10112	9885	10545	9790	9807	9514	9703	10292	9631	9719	9776	10165	2895
B	2500	5223	7033	6714	5336	6762	6054	6901	6736	5896	6025	7104	4331	5864	7950	7648	6809	7431	9078	8979	9041	8955	15841	54
C	75	15166	5184	6206	5439	7366	6392	7826	6807	6372	6583	5473	7961	7436	7201	6599	6897	7198	8462	8483	8865	8490	5159	2724
D	2448	5069	11684	7348	7354	6084	6774	7240	7014	6571	6731	7142	6874	7492	6693	7442	7168	4926	8551	8608	8801	8540	15107	42
E	76	13389	6832	6914	6821	6474	7099	8674	6473	7477	6990	5356	7185	4511	9106	6044	7486	5634	7019	8705	8484	8884	4897	2620
F	2436	5060	6957	3897	5905	7343	3722	5938	7397	7206	6740	6014	7391	5914	8868	7576	6191	5174	8606	8606	8817	8738	12858	45
G	70	13789	5855	4854	6117	6989	7746	7730	5499	8408	6314	6908	7136	7548	6373	6626	7179	5098	8600	8725	8663	8845	4958	2845
H	2519	5100	8804	7093	8116	7278	8447	6241	8188	7654	7603	7095	8264	7226	7998	5912	8103	6314	9118	8469	8680	8787	13660	57
I	69	14451	8328	7738	7512	7930	7218	6948	6540	8385	5876	6776	6532	8705	9679	6685	6941	7778	8534	8539	8598	8798	5015	2685
J	2471	4807	8683	8479	8585	8686	8464	8430	8372	8593	8234	8344	8481	8106	8504	8413	8282	8437	8677	8494	8525	8770	13834	66
K	78	14238	8839	8679	8712	8506	8707	8545	8435	8287	8190	8473	8486	7642	8505	8146	8541	8638	8366	8386	8513	8703	5113	2607
L	2469	5109	8856	8607	8547	8724	8115	8242	8508	8623	8257	8776	8292	7866	8445	8442	8649	8615	8253	8719	8828	8765	14117	66
M	251	13787	8673	8756	8764	7909	8737	8524	8688	8371	8478	8678	8459	8335	8879	8558	8677	8461	8526	8330	8434	8728	4964	2639
N	2409	4711	8677	8405	8331	8084	8435	8131	8209	8050	8072	7879	8011	7895	7990	8288	8125	8163	7859	8037	8304	8238	12774	51
O	85	11815	8937	8698	8497	8431	8411	8630	8633	8647	8341	8780	8322	8259	8524	8684	8905	8656	6293	8624	8696	8766	5121	2789
P	2579	10617	10212	8606	10098	9409	9855	8998	9681	9220	9420	9374	9137	8892	9238	9464	9405	9523	10023	9425	8732	9881	10177	54
Plate information
Plate	Repeat	Barcode	Measured height	Chamber temperature at start	Chamber temperature at end	Humidity at start	Humidity at end	Ambient temperature at start	Ambient temperature at end	Group	Label	ScanX	ScanY	Measinfo	Kinetics	Measurement date
1	1	=""	14.85	24.31	24.16	29.4	29.6	23.09	22.94	1	Lilly FRET(1)	0	0	De=2nd Ex=Top Em=Top Wdw=1 (142)	0	06-03-24 13:34:13
Background information
Plate	Label	Result	Signal	Flashes/Time	Meastime	MeasInfo
1	Lilly FRET	0	107	20	00:00:00.000	De=1st Ex=Top Em=Top Wdw=1 (14)
1	Lilly FRET	0	67	5	00:00:00.000	De=2nd Ex=Top Em=Top Wdw=1 (142)
Results for Lilly FRET(1) - channel 2 window 1 (Counts)
	01	02	03	04	05	06	07	08	09	10	11	12	13	14	15	16	17	18	19	20	21	22	23	24
A	594	138909	139767	139664	139226	137452	139254	139469	137882	138378	147079	138979	137024	144611	137431	138527	138929	137827	137156	137322	134569	137117	137544	140030
B	141905	140614	140417	140060	139964	137863	138769	138759	138433	138629	139250	138196	139856	138860	137768	138770	135804	138513	138056	138530	137210	138408	135080	1193
C	578	132843	136875	135872	135276	135137	138166	139157	134960	134545	134943	134848	134062	135067	134438	135541	136713	131155	131909	132233	135238	130333	135116	136455
D	138591	136495	134951	136199	140017	135837	142553	134649	134637	135716	135932	130577	133426	133392	134443	134012	134163	135019	134813	134054	133587	133901	131179	78
E	1043	131652	135167	133770	133403	142940	133025	131734	134191	132670	131935	132328	131717	132674	133582	134703	141224	133558	133364	131472	132198	132069	131128	134940
F	135852	133424	135443	134748	133219	132308	131096	132457	132590	133188	133451	132825	130817	131660	132169	131175	130045	131508	132478	131546	132029	132422	130218	725
G	77	134118	139667	136891	148981	135771	135366	137008	136091	149073	138209	135297	135222	137445	137779	134783	135620	135910	134446	135375	135303	137927	134307	138927
H	140983	138425	139282	140004	139318	137802	137206	138436	139259	138560	137930	139881	138274	136315	136882	140712	136019	137237	142774	135957	137584	136485	134081	812
I	311	134983	139424	139159	137506	136972	135730	136043	133450	146220	134656	135831	135210	138215	141492	137328	134145	133933	136800	134516	135432	133789	135501	134786
J	136794	135447	136580	136566	135016	134764	133447	134051	133605	134400	132739	133953	134339	134298	133340	133821	133562	134310	134476	134043	133557	133680	129907	1406
K	923	132849	134476	134335	136022	132332	135905	134033	132560	132776	134322	131966	132999	132175	132735	133190	133635	133803	132150	132493	132164	132536	132124	132017
L	137509	135905	136024	136522	135396	133603	133452	133552	134208	134261	134823	134248	132668	134254	133581	135413	134661	134533	132782	134250	132964	133372	130903	600
M	5605	133679	134641	134460	135539	133783	135122	134127	132739	132360	134680	133410	132769	133100	133253	134123	134554	132193	132432	132553	132178	132064	133132	132462
N	137210	133612	131712	130927	132365	130138	133000	130677	130250	128399	130979	130155	130832	130454	131019	130259	131196	130168	129467	129042	130033	130039	128354	151
O	485	138956	137583	137409	139287	137484	134867	135720	135950	136243	136799	136119	136473	135639	135777	135207	136002	135721	135877	135455	135447	135907	135356	135897
P	140985	144822	136553	136113	138085	135719	135855	134403	135135	134123	135401	132144	134186	132223	134655	133739	134307	133677	135223	133840	134300	133350	134648	1217
Basic assay information
Assay ID:				19229
Assay Started:				06-03-24 13:29:19
Assay Finished:				06-03-24 13:34:20
Assay Exported:				06-03-24 13:34:20
Protocol ID:				100202
Protocol Name:				Lilly FRET_384
Serial#:				="1040204"
Protocol information
Protocol:
Protocol name				Lilly FRET_384
Number of assay repeats				1
Start assay repeat each				N/A
Number of plate repeats				1
Start plate repeat each				N/A
Is label meas. height used				Yes
Height of measurement				Defined in label
Is gripper height used				No
Mode of measurement				By Columns bi-directional
Rotated plate				No
Soft move				No
Protocol notes
Plate type:
Name of the plate type				384 OptiPlate
Number of rows				16
Number of columns				24
Number of the wells in the plate				384
Height of the plate				14.35 mm
Coordinates of corners:
384 OptiPlate + Lilly FRET
12.1 mm x------------------------------------------------------- x 115.6 mm
9 mm 9 mm
12.1 mm x------------------------------------------------------- x 115.6 mm
76.5 mm 76.5 mm
Platemap:
Plate				1
Group				1
	01	02	03	04	05	06	07	08	09	10	11	12	13	14	15	16	17	18	19	20	21	22	23	24
A	-	-	-	-	-	-	-	-	-	-	-	-	-	-	-	-	-	-	-	-	-	-	-	-
B	-	-	-	-	-	-	-	-	-	-	-	-	-	-	-	-	-	-	-	-	-	-	-	-
C	-	-	-	-	-	-	-	-	-	-	-	-	-	-	-	-	-	-	-	-	-	-	-	-
D	-	-	-	-	-	-	-	-	-	-	-	-	-	-	-	-	-	-	-	-	-	-	-	-
E	-	-	-	-	-	-	-	-	-	-	-	-	-	-	-	-	-	-	-	-	-	-	-	-
F	-	-	-	-	-	-	-	-	-	-	-	-	-	-	-	-	-	-	-	-	-	-	-	-
G	-	-	-	-	-	-	-	-	-	-	-	-	-	-	-	-	-	-	-	-	-	-	-	-
H	-	-	-	-	-	-	-	-	-	-	-	-	-	-	-	-	-	-	-	-	-	-	-	-
I	-	-	-	-	-	-	-	-	-	-	-	-	-	-	-	-	-	-	-	-	-	-	-	-
J	-	-	-	-	-	-	-	-	-	-	-	-	-	-	-	-	-	-	-	-	-	-	-	-
K	-	-	-	-	-	-	-	-	-	-	-	-	-	-	-	-	-	-	-	-	-	-	-	-
L	-	-	-	-	-	-	-	-	-	-	-	-	-	-	-	-	-	-	-	-	-	-	-	-
M	-	-	-	-	-	-	-	-	-	-	-	-	-	-	-	-	-	-	-	-	-	-	-	-
N	-	-	-	-	-	-	-	-	-	-	-	-	-	-	-	-	-	-	-	-	-	-	-	-
O	-	-	-	-	-	-	-	-	-	-	-	-	-	-	-	-	-	-	-	-	-	-	-	-
P	-	-	-	-	-	-	-	-	-	-	-	-	-	-	-	-	-	-	-	-	-	-	-	-
- - Undefined
Calculations:
Plate				1
Formula index				Calc 1
Formula name				Label ratio
Formula				Label ratio where X = Lilly FRET(1) channel 1 window 1 Y = Lilly FRET(1) channel 2 window 1
Auto export parameters:
Export format				Plate2
Include basic assay information				Yes
Place assay information at				End of file
Include basic plate information				Yes
Place plate information at				Beginning of plate
Include protocol information				Yes
Protocol info level				Large
Include error and warning information				Yes
Include background information				Yes
Add plate number to the file name				Yes
Each plate to separate file				No
Field separator to use				System
File name format				<DefaultDataFolder>\<Date>\<ProtocolName>_<AssayID>.csv
Operations:
Plate 1
Group 1
Measurement
Label				Lilly FRET(1)
Labels:
Lilly FRET				6000025
Light source				Laser
Top mirror				LANCE/DELFIA Bias
Bottom mirror				N/A
Exc. filter				N/A
Using of excitation filter				Top
Ems. filter				APC 665
Using of emission filter				Top
2nd ems. filter				Europium 615
Using of 2nd emission filter				Top
Measurement height				7.3 mm
Cycle				16600
Delay				30
Number of flashes				20
Number of flashes for 2nd detector				5
Number of sequence windows				1
Total time of windows				500
Excitation light				100%
Reference excitation light				100%
Reference AD gain				4
Reference signal				323509
Last edited				13-06-14 09:17:06
Last edited by				EnVision
Factory preset				No
Filters:
APC 665				205
Filter type				Emission
Description				M665 CWL=665nm BW=7 5nm Tmin=75%
Used with				Luminescence DELFIA - Time-resolved Fluorescence Fluorescence Intensity LANCE - Time-resolved Fluorescence
Last edited				26-02-19 14:51:38
Last edited by				Installation
Factory preset				Yes
Europium 615				203
Filter type				Emission
Description				M615 CWL=615nm BW=8 5nm Tmin=80%
Used with				Luminescence DELFIA - Time-resolved Fluorescence Fluorescence Intensity LANCE - Time-resolved FluorescenceLuminescence Absorbance DELFIA - Time-resolved Fluorescence Fluorescence Intensity LANCE - Time-resolved Fluorescence
Last edited				26-02-19 14:51:38
Last edited by				Installation
Factory preset				Yes
Mirror modules:
LANCE/DELFIA Bias				445
Used by				Top
Dual				No
Bias				Yes
Description				D400
Used with				Luminescence DELFIA - Time-resolved Fluorescence Fluorescence Intensity LANCE - Time-resolved Fluorescence
Last edited				26-02-19 14:51:38
Last edited by				Installation
Factory preset				Yes
Instrument:
Serial number				1040204
Nickname				EnVision
Normalization:
Notifications for plate 1 repeat 1:
WARNING: Plate height defined in the plate editor does not match the actual plate height. Measured height is 14.85 mm. Plate editor height is 14.35 mm. The results may be affected.
Exported with EnVision Workstation version 1.14.3049.528
