## Supplementary material for "Genome-wide arrayed CRISPR activation screen for prion protein modulators": Plate_LXXI_B.csv

Plate information
Plate	Repeat	Barcode	Measured height	Chamber temperature at start	Chamber temperature at end	Humidity at start	Humidity at end	Ambient temperature at start	Ambient temperature at end	Formula	Measurement date
1	1	=""	N/A	N/A	N/A	N/A	N/A	N/A	N/A	Calc 1: Label ratio = X / Y where X = Lilly FRET(1) channel 1 window 1 Y = Lilly FRET(1) channel 2 window 1	06-03-24 13:46:23
Background information
Plate	Label	Result	Signal	Flashes/Time	Meastime	MeasInfo
1	Lilly FRET	0	99	20	00:00:00.000	De=1st Ex=Top Em=Top Wdw=1 (14)
1	Lilly FRET	0	70	5	00:00:00.000	De=2nd Ex=Top Em=Top Wdw=1 (142)
Calculated results: Calc 1: Label ratio = X / Y where X = Lilly FRET(1) channel 1 window 1 Y = Lilly FRET(1) channel 2 window 1
	01	02	03	04	05	06	07	08	09	10	11	12	13	14	15	16	17	18	19	20	21	22	23	24
A	0.08127208481	0.06754810356	0.06920081533	0.06662765548	0.06908964579	0.06851386892	0.06888869281	0.06975565318	0.06997787758	0.07013722821	0.07172840728	0.07154073695	0.06969491129	0.07028777893	0.06969627021	0.06775234742	0.0671390286	0.07049656885	0.07184091415	0.06797068193	0.07133107604	0.06978988789	0.07286935613	0.02025962222
B	0.0173471839	0.03520827845	0.04917371732	0.046963042	0.03915963669	0.04889886505	0.04239528564	0.04801910152	0.04723340824	0.04235839211	0.04212064842	0.04999410968	0.03010429377	0.04270112932	0.05698219446	0.05503754556	0.04934359781	0.05271062163	0.06288834772	0.06201687484	0.06226313737	0.06420783119	0.11475124886	0.05242718447
C	0.08641975309	0.11188821974	0.03685613461	0.04462739939	0.03947728517	0.05349126426	0.04461356384	0.05627887752	0.05073616286	0.04515508572	0.04893299417	0.03954216722	0.05640047352	0.05449769691	0.05271533718	0.04821021827	0.04977668165	0.05312601231	0.06408922972	0.0638732438	0.06359639216	0.06584290886	0.03737426489	0.0202558474
D	0.01778087109	0.03481060264	0.08308177827	0.05160989478	0.05205875413	0.04381212181	0.04570980703	0.05308124962	0.04980213601	0.04852215257	0.04876028078	0.05176798304	0.05099072481	0.05456434864	0.0482967058	0.05316544246	0.05318269078	0.03514480473	0.06176722032	0.06172923933	0.06383011159	0.06204552761	0.11125147184	0.56470588235
E	0.07414104882	0.09855194059	0.05021249682	0.05011575754	0.05014380778	0.04486990531	0.05148199935	0.0634581767	0.04724307631	0.05408103708	0.05272754075	0.03996169855	0.05267021046	0.03385053733	0.06663699907	0.04320615292	0.04872855392	0.04216629432	0.0526352113	0.06414045919	0.06301272602	0.06551843451	0.03620851755	0.01950121021
F	0.01725281017	0.03702677321	0.05151482596	0.0279332147	0.0425582556	0.05348258706	0.02783997495	0.04442883823	0.05414463856	0.0524415923	0.04862860233	0.04529533206	0.05480017765	0.04530366221	0.06441631724	0.05509765761	0.04660522999	0.03878139916	0.06401081917	0.06321335865	0.06454024421	0.06561657421	0.09593011682	0.07531380753
G	0.13672922252	0.10032493597	0.04048443161	0.03538869985	0.03661024198	0.05232514462	0.05606596882	0.05474802956	0.04073856534	0.05013912207	0.04540025667	0.05081350355	0.0523415978	0.0532095833	0.04584717608	0.04645885137	0.05208788559	0.03685686574	0.06246649806	0.06261246957	0.06227708363	0.06461393542	0.03628205419	0.020459395
H	0.01743294879	0.03572439479	0.06259071254	0.04966870334	0.05625551958	0.05125175558	0.05932607013	0.04527193495	0.05705813706	0.05405385434	0.0546738797	0.04957607682	0.06001333304	0.05153004479	0.05653755585	0.04099676173	0.05703695923	0.04458872216	0.06248874871	0.06164075164	0.06196807321	0.06250279064	0.09880043956	0.05541871921
I	0.13924050633	0.10518878373	0.05817521589	0.05494554912	0.05242748913	0.05684117774	0.0519257793	0.05063993878	0.04729703769	0.05336109503	0.04174370915	0.04914062382	0.04673639415	0.06100413363	0.06533747249	0.04857809343	0.05152463874	0.05644141107	0.05973570658	0.0620597421	0.06187602106	0.06470027092	0.03607780362	0.01999711178
J	0.01714540024	0.03384678673	0.06153224823	0.06032036683	0.06180355326	0.06185488594	0.06281313787	0.06142662357	0.06077986066	0.06234427307	0.06194511074	0.06159829671	0.05988886446	0.06104744811	0.06279925485	0.06172839506	0.0593967553	0.06123801327	0.0626391024	0.06144243578	0.06206409735	0.06278260603	0.10315411735	0.05438066465
K	0.075000	0.10462728508	0.06270173387	0.06339498008	0.06250047499	0.06397431147	0.0637347042	0.06215035166	0.06272723764	0.06162320404	0.06136431566	0.06195158379	0.06115410498	0.05664227955	0.06261216505	0.06103009357	0.06344245764	0.06257783075	0.06221839642	0.06227976158	0.06253769427	0.06276381832	0.03738708728	0.01958320162
L	0.01739940499	0.03652560574	0.06358676992	0.06147866929	0.06184879873	0.06182730128	0.06219797949	0.06218077519	0.0621147427	0.06303273295	0.0602088238	0.06432591798	0.06027276386	0.05619757053	0.06114836804	0.0620115272	0.06134791085	0.06315933274	0.06077279753	0.06193876776	0.06492585081	0.06327983017	0.10479650364	0.09273570325
M	0.04020421187	0.09957118419	0.06293454623	0.06399086611	0.06240650853	0.05819116261	0.06177812983	0.06184134601	0.06532624546	0.06306327143	0.06031049586	0.0644440206	0.06298117557	0.06148951866	0.06237207881	0.06125054138	0.06357364766	0.06260975384	0.0622209886	0.0613813491	0.06470264957	0.06385093742	0.03729431585	0.01938828727
N	0.01739797876	0.03446725378	0.06407633564	0.06228600398	0.06262989515	0.06158876374	0.06237843739	0.06126883872	0.06290169054	0.06092154224	0.06068874671	0.05937970396	0.0621469813	0.05866091927	0.06101076615	0.0626452287	0.06205950083	0.06118184431	0.05856674296	0.06027309161	0.06255022137	0.06168988919	0.0971468414	0.25806451613
O	0.07828089025	0.08401436677	0.0628204842	0.06438093239	0.06252223144	0.06078506945	0.06254428147	0.06252955704	0.06204711165	0.0620220964	0.06043403923	0.06193323034	0.06109946198	0.06015834285	0.06212577102	0.06174252119	0.0651065941	0.06189960004	0.04527660721	0.06138643622	0.0627546431	0.06349396508	0.03775702342	0.02006140639
P	0.01841403365	0.07071435199	0.07172755659	0.06017543594	0.07180372205	0.06871926772	0.07156950537	0.06363180603	0.06810850107	0.06877634871	0.06813444109	0.06749352807	0.06636318804	0.0649793643	0.06684055341	0.06931956211	0.06912684285	0.06950900251	0.07269117992	0.07059698745	0.06320570571	0.07161956852	0.07322449907	0.04302788845
Plate information
Plate	Repeat	Barcode	Measured height	Chamber temperature at start	Chamber temperature at end	Humidity at start	Humidity at end	Ambient temperature at start	Ambient temperature at end	Group	Label	ScanX	ScanY	Measinfo	Kinetics	Measurement date
1	1	=""	14.85	24.09	24.01	29.7	29.2	22.92	23.23	1	Lilly FRET(1)	0	0	De=1st Ex=Top Em=Top Wdw=1 (14)	0	06-03-24 13:46:23
Background information
Plate	Label	Result	Signal	Flashes/Time	Meastime	MeasInfo
1	Lilly FRET	0	99	20	00:00:00.000	De=1st Ex=Top Em=Top Wdw=1 (14)
1	Lilly FRET	0	70	5	00:00:00.000	De=2nd Ex=Top Em=Top Wdw=1 (142)
Results for Lilly FRET(1) - channel 1 window 1 (Counts)
	01	02	03	04	05	06	07	08	09	10	11	12	13	14	15	16	17	18	19	20	21	22	23	24
A	69	9145	9472	8995	9347	9196	9369	9495	9458	9532	10150	9795	9542	9396	9360	9236	9144	9482	9682	9153	9459	9400	9819	2764
B	2383	4811	6707	6426	5329	6579	5741	6516	6369	5723	5706	6790	4145	5736	7671	7520	6525	7160	8522	8416	8461	8727	15184	54
C	63	14510	4867	5903	5193	7054	5956	7625	6699	5963	6425	5227	7480	7158	6890	6392	6620	6888	8257	8256	8447	8366	4938	2676
D	2427	4628	10899	6862	7060	5814	6007	6946	6519	6409	6474	6616	6696	7141	6360	6992	7009	4666	8092	8124	8374	8106	14267	48
E	82	12686	6510	6559	6503	6241	6701	8204	6211	7042	6796	5175	6817	4372	8685	5730	6362	5549	6864	8311	8165	8521	4660	2546
F	2290	4810	6713	3689	5543	6966	3556	5757	6995	6799	6294	5858	7033	5855	8265	7106	5917	5013	8283	8158	8288	8469	12047	54
G	51	13122	5509	4732	4451	6965	7445	7356	5410	6361	6120	6671	6935	7258	6210	6203	6913	4902	8274	8281	8259	8780	4795	2771
H	2377	4796	8323	6739	7644	6897	7972	6119	7774	7315	7307	6701	8192	6857	7491	5773	7602	6023	8678	8214	8315	8399	12857	45
I	66	13771	7754	7331	7017	7612	6873	6750	6155	7099	5486	6513	6238	8294	8966	6539	6764	7451	7974	8167	8181	8478	4778	2631
J	2273	4443	8075	7972	8081	8132	8124	8019	7895	8157	7954	8014	7900	7959	8158	8095	7747	8040	8190	8072	8089	8192	13108	72
K	72	13553	8256	8292	8224	8288	8443	8121	8126	7999	8007	7964	7997	7355	8129	7964	8242	8191	8023	8077	8088	8178	4826	2540
L	2316	4830	8334	8194	8073	8111	8096	8108	8132	8238	7877	8400	7787	7416	7951	8220	8024	8322	7864	8153	8419	8287	13356	60
M	189	12980	8219	8351	8177	7654	8189	8145	8467	8180	7890	8447	8197	8002	8167	8061	8349	8129	8070	7994	8359	8286	4848	2528
N	2312	4446	8206	7986	8046	7836	8114	7838	7996	7695	7740	7574	7922	7512	7894	8034	8004	7876	7446	7685	7940	7872	12261	48
O	102	11298	8441	8587	8437	8201	8298	8330	8263	8314	8059	8298	8188	8062	8259	8202	8661	8280	6049	8169	8302	8480	5013	2692
P	2513	9908	9579	7944	9611	9084	9431	8377	8994	8989	9021	8734	8747	8439	8841	9074	9087	9107	9594	9205	8419	9428	9666	54
Plate information
Plate	Repeat	Barcode	Measured height	Chamber temperature at start	Chamber temperature at end	Humidity at start	Humidity at end	Ambient temperature at start	Ambient temperature at end	Group	Label	ScanX	ScanY	Measinfo	Kinetics	Measurement date
1	1	=""	14.85	24.09	24.01	29.7	29.2	22.92	23.23	1	Lilly FRET(1)	0	0	De=2nd Ex=Top Em=Top Wdw=1 (142)	0	06-03-24 13:46:23
Background information
Plate	Label	Result	Signal	Flashes/Time	Meastime	MeasInfo
1	Lilly FRET	0	99	20	00:00:00.000	De=1st Ex=Top Em=Top Wdw=1 (14)
1	Lilly FRET	0	70	5	00:00:00.000	De=2nd Ex=Top Em=Top Wdw=1 (142)
Results for Lilly FRET(1) - channel 2 window 1 (Counts)
	01	02	03	04	05	06	07	08	09	10	11	12	13	14	15	16	17	18	19	20	21	22	23	24
A	849	135385	136877	135004	135288	134221	136002	136118	135157	135905	141506	136915	136911	133679	134297	136320	136195	134503	134770	134661	132607	134690	134748	136429
B	137371	136644	136394	136831	136084	134543	135416	135696	134841	135109	135468	135816	137688	134329	134621	136634	132236	135836	135510	135705	135891	135918	132321	1030
C	729	129683	132054	132273	131544	131872	133502	135486	132036	132056	131302	132188	132623	131345	130702	132586	132994	129654	128836	129256	132822	127060	132123	132110
D	136495	132948	131184	132959	135616	132703	131416	130856	130898	132084	132772	127801	131318	130873	131686	131514	131791	132765	131008	131607	131192	130646	128241	85
E	1106	128724	129649	130877	129687	139091	130162	129282	131469	130212	128889	129499	129428	129156	130333	132620	130560	131598	130407	129575	129577	130055	128699	130556
F	132732	129906	130312	132065	130245	130248	127730	129578	129191	129649	129430	129329	128339	129239	128306	128971	126960	129263	129400	129055	128416	129068	125581	717
G	373	130795	136077	133715	121578	133110	132790	134361	132798	126867	134801	131284	132495	136404	135450	133516	132718	133001	132455	132258	132617	135884	132159	135439
H	136351	134250	132975	135679	135880	134571	134376	135161	136247	135328	133647	135166	136503	133068	132496	140816	133282	135079	138873	133256	134182	134378	130131	812
I	474	130917	133287	133423	133842	133917	132362	133294	130135	133037	131421	132538	133472	135958	137226	134608	131277	132013	133488	131599	132216	131035	132436	131569
J	132572	131268	131232	132161	130753	131469	129336	130546	129895	130838	128404	130101	131911	130374	129906	131139	130428	131291	130749	131375	130333	130482	127072	1324
K	960	129536	131671	130799	131583	129552	132471	130667	129545	129805	130483	128552	130768	129850	129831	130493	129913	130893	128949	129689	129330	130298	129082	129703
L	133108	132236	131065	133282	130528	131188	130165	130394	130919	130694	130828	130585	129196	131963	130028	132556	130795	131762	129400	131630	129671	130958	127447	647
M	4701	130359	130596	130503	131028	131532	132555	131708	129611	129711	130823	131075	130150	130136	130940	131607	131328	129836	129699	130235	129191	129771	129993	130388
N	132889	128992	128066	128215	128469	127231	130077	127928	127119	126310	127536	127552	127472	128058	129387	128246	128973	128731	127137	127503	126938	127606	126211	186
O	1303	134477	134367	133378	134944	134918	132674	133217	133173	134049	133352	133983	134011	134013	132940	132842	133028	133765	133601	133075	132293	133556	132770	134188
P	136472	140113	133547	132014	133851	132190	131774	131648	132054	130699	132400	129405	131805	129872	132270	130901	131454	131019	131983	130388	133200	131640	132005	1255
Basic assay information
Assay ID:				19232
Assay Started:				06-03-24 13:41:29
Assay Finished:				06-03-24 13:46:31
Assay Exported:				06-03-24 13:46:31
Protocol ID:				100202
Protocol Name:				Lilly FRET_384
Serial#:				="1040204"
Protocol information
Protocol:
Protocol name				Lilly FRET_384
Number of assay repeats				1
Start assay repeat each				N/A
Number of plate repeats				1
Start plate repeat each				N/A
Is label meas. height used				Yes
Height of measurement				Defined in label
Is gripper height used				No
Mode of measurement				By Columns bi-directional
Rotated plate				No
Soft move				No
Protocol notes
Plate type:
Name of the plate type				384 OptiPlate
Number of rows				16
Number of columns				24
Number of the wells in the plate				384
Height of the plate				14.35 mm
Coordinates of corners:
384 OptiPlate + Lilly FRET
12.1 mm x------------------------------------------------------- x 115.6 mm
9 mm 9 mm
12.1 mm x------------------------------------------------------- x 115.6 mm
76.5 mm 76.5 mm
Platemap:
Plate				1
Group				1
	01	02	03	04	05	06	07	08	09	10	11	12	13	14	15	16	17	18	19	20	21	22	23	24
A	-	-	-	-	-	-	-	-	-	-	-	-	-	-	-	-	-	-	-	-	-	-	-	-
B	-	-	-	-	-	-	-	-	-	-	-	-	-	-	-	-	-	-	-	-	-	-	-	-
C	-	-	-	-	-	-	-	-	-	-	-	-	-	-	-	-	-	-	-	-	-	-	-	-
D	-	-	-	-	-	-	-	-	-	-	-	-	-	-	-	-	-	-	-	-	-	-	-	-
E	-	-	-	-	-	-	-	-	-	-	-	-	-	-	-	-	-	-	-	-	-	-	-	-
F	-	-	-	-	-	-	-	-	-	-	-	-	-	-	-	-	-	-	-	-	-	-	-	-
G	-	-	-	-	-	-	-	-	-	-	-	-	-	-	-	-	-	-	-	-	-	-	-	-
H	-	-	-	-	-	-	-	-	-	-	-	-	-	-	-	-	-	-	-	-	-	-	-	-
I	-	-	-	-	-	-	-	-	-	-	-	-	-	-	-	-	-	-	-	-	-	-	-	-
J	-	-	-	-	-	-	-	-	-	-	-	-	-	-	-	-	-	-	-	-	-	-	-	-
K	-	-	-	-	-	-	-	-	-	-	-	-	-	-	-	-	-	-	-	-	-	-	-	-
L	-	-	-	-	-	-	-	-	-	-	-	-	-	-	-	-	-	-	-	-	-	-	-	-
M	-	-	-	-	-	-	-	-	-	-	-	-	-	-	-	-	-	-	-	-	-	-	-	-
N	-	-	-	-	-	-	-	-	-	-	-	-	-	-	-	-	-	-	-	-	-	-	-	-
O	-	-	-	-	-	-	-	-	-	-	-	-	-	-	-	-	-	-	-	-	-	-	-	-
P	-	-	-	-	-	-	-	-	-	-	-	-	-	-	-	-	-	-	-	-	-	-	-	-
- - Undefined
Calculations:
Plate				1
Formula index				Calc 1
Formula name				Label ratio
Formula				Label ratio where X = Lilly FRET(1) channel 1 window 1 Y = Lilly FRET(1) channel 2 window 1
Auto export parameters:
Export format				Plate2
Include basic assay information				Yes
Place assay information at				End of file
Include basic plate information				Yes
Place plate information at				Beginning of plate
Include protocol information				Yes
Protocol info level				Large
Include error and warning information				Yes
Include background information				Yes
Add plate number to the file name				Yes
Each plate to separate file				No
Field separator to use				System
File name format				<DefaultDataFolder>\<Date>\<ProtocolName>_<AssayID>.csv
Operations:
Plate 1
Group 1
Measurement
Label				Lilly FRET(1)
Labels:
Lilly FRET				6000025
Light source				Laser
Top mirror				LANCE/DELFIA Bias
Bottom mirror				N/A
Exc. filter				N/A
Using of excitation filter				Top
Ems. filter				APC 665
Using of emission filter				Top
2nd ems. filter				Europium 615
Using of 2nd emission filter				Top
Measurement height				7.3 mm
Cycle				16600
Delay				30
Number of flashes				20
Number of flashes for 2nd detector				5
Number of sequence windows				1
Total time of windows				500
Excitation light				100%
Reference excitation light				100%
Reference AD gain				4
Reference signal				323509
Last edited				13-06-14 09:17:06
Last edited by				EnVision
Factory preset				No
Filters:
APC 665				205
Filter type				Emission
Description				M665 CWL=665nm BW=7 5nm Tmin=75%
Used with				Luminescence DELFIA - Time-resolved Fluorescence Fluorescence Intensity LANCE - Time-resolved Fluorescence
Last edited				26-02-19 14:51:38
Last edited by				Installation
Factory preset				Yes
Europium 615				203
Filter type				Emission
Description				M615 CWL=615nm BW=8 5nm Tmin=80%
Used with				Luminescence DELFIA - Time-resolved Fluorescence Fluorescence Intensity LANCE - Time-resolved FluorescenceLuminescence Absorbance DELFIA - Time-resolved Fluorescence Fluorescence Intensity LANCE - Time-resolved Fluorescence
Last edited				26-02-19 14:51:38
Last edited by				Installation
Factory preset				Yes
Mirror modules:
LANCE/DELFIA Bias				445
Used by				Top
Dual				No
Bias				Yes
Description				D400
Used with				Luminescence DELFIA - Time-resolved Fluorescence Fluorescence Intensity LANCE - Time-resolved Fluorescence
Last edited				26-02-19 14:51:38
Last edited by				Installation
Factory preset				Yes
Instrument:
Serial number				1040204
Nickname				EnVision
Normalization:
Notifications for plate 1 repeat 1:
WARNING: Plate height defined in the plate editor does not match the actual plate height. Measured height is 14.85 mm. Plate editor height is 14.35 mm. The results may be affected.
Exported with EnVision Workstation version 1.14.3049.528
