## Supplementary material for "Genome-wide arrayed CRISPR activation screen for prion protein modulators": Plate_LXXII_A.csv

Plate information
Plate	Repeat	Barcode	Measured height	Chamber temperature at start	Chamber temperature at end	Humidity at start	Humidity at end	Ambient temperature at start	Ambient temperature at end	Formula	Measurement date
1	1	=""	N/A	N/A	N/A	N/A	N/A	N/A	N/A	Calc 1: Label ratio = X / Y where X = Lilly FRET(1) channel 1 window 1 Y = Lilly FRET(1) channel 2 window 1	12-03-24 13:37:49
Background information
Plate	Label	Result	Signal	Flashes/Time	Meastime	MeasInfo
1	Lilly FRET	0	74	20	00:00:00.000	De=1st Ex=Top Em=Top Wdw=1 (14)
1	Lilly FRET	0	60	5	00:00:00.000	De=2nd Ex=Top Em=Top Wdw=1 (142)
Calculated results: Calc 1: Label ratio = X / Y where X = Lilly FRET(1) channel 1 window 1 Y = Lilly FRET(1) channel 2 window 1
	01	02	03	04	05	06	07	08	09	10	11	12	13	14	15	16	17	18	19	20	21	22	23	24
A	0.01893020749	0.05044934934	0.05603753158	0.04843269643	0.06965833528	0.04561092577	0.05310363932	0.0435205998	0.04961687951	0.05485263572	0.05691397802	0.03420416961	0.06862311286	0.05917199396	0.06309549171	0.05451603263	0.05821055071	0.03832842415	0.04416137467	0.06128472863	0.05733146986	0.05428361499	0.05595764104	0.02065381928
B	0.01772304859	0.05562562328	0.03770556391	0.05265062554	0.03513554445	0.04415043964	0.04981648541	0.04653134029	0.04928189035	0.04502032906	0.04925687815	0.03935361921	0.11030447092	0.06538304278	0.05020954976	0.05170735305	0.05726156471	0.04551025411	0.05210417849	0.04020608593	0.03886403136	0.05096271111	0.06340040569	0.02052334531
C	0.02529274005	0.05352652377	0.05078797159	0.05105761118	0.10437788374	0.04613199768	0.05438753651	0.05690539988	0.03971463452	0.04663122047	0.05986600225	0.04933085643	0.03550186017	0.05123219569	0.04475658566	0.04283678816	0.04801525394	0.04606468527	0.04402888554	0.04592051249	0.05843608146	0.05070446172	0.05815336368	0.01890305791
D	0.01728899567	0.04415452569	0.04602226547	0.04591264555	0.0353349297	0.03191791658	0.04693107503	0.04638787888	0.05863408454	0.04711940829	0.06049735657	0.05052646184	0.1046860793	0.05231583319	0.05031195255	0.03722979296	0.0464805816	0.04743812502	0.05378770782	0.05720288254	0.04368573931	0.0348546588	0.05248316079	0.02240325866
E	0.02909090909	0.03556921311	0.05194962552	0.0457939577	0.09645385627	0.04952843068	0.04758841945	0.03833662259	0.05068654252	0.04911252393	0.04682070067	0.04982922231	0.0363199937	0.04389569371	0.0470944132	0.0553627561	0.04780736376	0.03158322179	0.04259684126	0.0498971519	0.04573392126	0.04480821144	0.03032905936	0.01875461716
F	0.01794279088	0.05336680043	0.04206891852	0.04470463012	0.03433709807	0.04767846487	0.04608223308	0.03481330027	0.05263817521	0.04744499784	0.04688969502	0.05241922699	0.1010441575	0.04683269527	0.04952192809	0.05459463698	0.04636741597	0.05172468631	0.05497219522	0.04455716701	0.04448588383	0.05196751045	0.05515818967	0.05548037889
G	0.02776448061	0.05130261406	0.04640745386	0.05533129279	0.10104253288	0.04438389942	0.05216951125	0.04150845571	0.0391640537	0.04678722644	0.04292900639	0.05088970034	0.0354511728	0.04428535177	0.0441065526	0.04300567462	0.05318178683	0.04302753062	0.04237934498	0.03922673816	0.04733697294	0.04822711295	0.04739932562	0.01946293321
H	0.01732116484	0.04108644392	0.0363293803	0.03226124255	0.03535475134	0.04223307979	0.04262869185	0.06083469224	0.03302422698	0.04060867244	0.04495077268	0.05426889797	0.10742171647	0.04839470256	0.03755846802	0.04257602588	0.05260976677	0.03370192823	0.04799397192	0.05227108025	0.04666984044	0.04429931422	0.0539173241	0.10174418605
I	0.02739130435	0.05593808939	0.05726239922	0.04993721028	0.10002598282	0.04861573221	0.05104104049	0.04568368976	0.05107270514	0.04036157242	0.05229268444	0.04527050747	0.03480882661	0.05305613437	0.06060366312	0.04304378884	0.04815055655	0.04707341654	0.05447321701	0.05164034022	0.05059913946	0.04839930992	0.06474307872	0.01934518098
J	0.01723575756	0.05309290293	0.04771455797	0.04685210064	0.03509368623	0.04759708868	0.03251255646	0.04922531677	0.04473709009	0.04487926987	0.04461574581	0.04638713365	0.10412541124	0.03204983979	0.04780482529	0.05146317622	0.04987128246	0.04165320036	0.03181151946	0.04939573617	0.04849946205	0.03619158807	0.04875616589	0.03277674706
K	0.02630074328	0.03995590024	0.04615559169	0.03851088219	0.10356809295	0.03760577595	0.05394457459	0.04868646144	0.04791402694	0.04517759415	0.04488279689	0.05447464619	0.03366844449	0.05353364196	0.05180418937	0.04303226808	0.04962520544	0.03917220411	0.05272081068	0.05113069109	0.0567081278	0.03658315821	0.05299702423	0.01857502778
L	0.01728696206	0.04452153146	0.05229803589	0.03597670661	0.03503607905	0.04583886848	0.02966292484	0.03854290729	0.03616981514	0.04855530192	0.04534239816	0.05625329189	0.10919447752	0.04028122079	0.03740610149	0.04336390888	0.04381970036	0.0508295838	0.05002745313	0.03544908273	0.04514769579	0.04496464123	0.03720387185	0.02269553073
M	0.02333831217	0.04269011557	0.04456233822	0.03890094218	0.10721947654	0.04230561347	0.05474614373	0.05383003636	0.05685702637	0.04848304347	0.0566122404	0.048114311	0.03505230461	0.04574811625	0.05854977573	0.03545964993	0.06037093408	0.03915605846	0.05753650495	0.04523028295	0.05341829157	0.04490507709	0.05052808733	0.01881751927
N	0.01786533673	0.04482483274	0.02620241597	0.04756687525	0.03432457104	0.05073043669	0.04776550486	0.03700145675	0.04803294406	0.04375921008	0.03909948916	0.04873160995	0.10962459901	0.05191593546	0.04549773629	0.04946581456	0.04557275249	0.03968526581	0.04601156253	0.04624642889	0.04636731334	0.04340122602	0.04309421632	0.02224281742
O	0.02180763898	0.04643953686	0.03859096752	0.0509079118	0.10515233421	0.04570770408	0.04935654693	0.05703136955	0.04780560154	0.06445978541	0.05589001291	0.0513355019	0.03507991192	0.05362885309	0.04781604992	0.04661582969	0.05681619895	0.05154544551	0.05919822752	0.04684212155	0.04299819919	0.0472622346	0.04316361794	0.01896220372
P	0.01878511641	0.0537574684	0.06239359261	0.04743405205	0.06492039944	0.0582842024	0.05003830612	0.05379001163	0.04854557982	0.03982185164	0.04982017297	0.0588413733	0.05806078626	0.05212701283	0.04827482636	0.04462625511	0.0436097903	0.04757109543	0.05133104353	0.06197409991	0.06037064627	0.04215609501	0.04021856101	0.01719927805
Plate information
Plate	Repeat	Barcode	Measured height	Chamber temperature at start	Chamber temperature at end	Humidity at start	Humidity at end	Ambient temperature at start	Ambient temperature at end	Group	Label	ScanX	ScanY	Measinfo	Kinetics	Measurement date
1	1	=""	14.85	24.58	24.5	31	31.1	23.5	23.53	1	Lilly FRET(1)	0	0	De=1st Ex=Top Em=Top Wdw=1 (14)	0	12-03-24 13:37:49
Background information
Plate	Label	Result	Signal	Flashes/Time	Meastime	MeasInfo
1	Lilly FRET	0	74	20	00:00:00.000	De=1st Ex=Top Em=Top Wdw=1 (14)
1	Lilly FRET	0	60	5	00:00:00.000	De=2nd Ex=Top Em=Top Wdw=1 (142)
Results for Lilly FRET(1) - channel 1 window 1 (Counts)
	01	02	03	04	05	06	07	08	09	10	11	12	13	14	15	16	17	18	19	20	21	22	23	24
A	281	7017	7764	6664	9250	6125	7093	5944	6702	8081	7737	4602	9150	7951	8589	7479	7787	5205	5911	8305	7712	7388	7662	2838
B	2464	7586	5168	7129	4640	5920	6610	6313	6674	5924	6635	5309	14571	8795	9141	7011	7718	6127	6978	5408	5255	6895	8564	80
C	108	7152	6700	6778	13528	6042	6982	7518	5205	6148	7881	6506	4590	6719	5882	5592	6371	6009	5719	6007	7621	6647	7677	2477
D	2310	5828	6172	6100	4604	4156	6107	6111	7683	6103	7724	6555	13701	6802	6548	4893	6093	6143	7150	7406	5685	3584	6849	44
E	104	4711	6860	6004	12316	6349	6141	4934	6508	6234	5982	6317	4615	5587	6087	7450	6117	4200	5440	6307	6109	5710	3884	2361
F	2383	6995	5556	5796	4609	6152	5930	4478	6720	6049	5933	6613	12677	5933	6267	6963	5922	6505	6900	5613	5630	6590	7087	41
G	116	6973	6216	7484	13123	5832	6905	5444	5146	6155	5675	7024	4711	5759	5671	5737	6939	5653	5612	5150	6425	6311	6143	2544
H	2287	5541	4782	4257	4699	5558	5502	7797	4302	5324	5739	6943	13235	6055	4866	5554	6855	4401	6242	6708	6078	5691	6725	35
I	126	7474	7500	6442	12704	6283	6538	5836	6587	5184	6765	5803	4491	6722	7660	5604	6294	6072	6965	6715	6562	6200	8365	2520
J	2273	6875	6209	6138	4540	6193	4117	6278	5697	5773	5701	6005	13198	4131	6188	6739	6451	5413	4102	6323	6356	4712	6405	53
K	92	5255	6102	5073	13085	4844	6885	6062	6126	5828	5727	6840	4280	6603	6304	5269	6190	4999	6779	6453	7208	4648	6732	2374
L	2282	5891	6899	4720	4535	5866	3821	4919	4645	6211	5789	7583	13572	4956	4636	5309	5446	6507	6378	4454	5785	5678	4716	65
M	125	5685	5905	5128	13494	5479	7038	6988	7252	6186	7191	6088	4480	5695	7297	4307	7695	4983	7329	5638	6690	5665	6425	2409
N	2375	5782	3412	6165	4437	6466	6119	4699	6112	5553	5021	6055	13430	6319	5698	6107	5783	4968	5786	5779	5858	5487	5513	72
O	173	6277	5344	6908	13733	6032	6543	7454	6382	8525	7232	6723	4572	7121	6276	6107	7489	6739	7695	6055	5635	6175	5708	2516
P	2444	7162	8429	6459	8796	7622	6662	7031	6482	5177	6469	7565	7733	6688	6429	5760	5723	6283	6770	7925	7942	5491	5307	162
Plate information
Plate	Repeat	Barcode	Measured height	Chamber temperature at start	Chamber temperature at end	Humidity at start	Humidity at end	Ambient temperature at start	Ambient temperature at end	Group	Label	ScanX	ScanY	Measinfo	Kinetics	Measurement date
1	1	=""	14.85	24.58	24.5	31	31.1	23.5	23.53	1	Lilly FRET(1)	0	0	De=2nd Ex=Top Em=Top Wdw=1 (142)	0	12-03-24 13:37:49
Background information
Plate	Label	Result	Signal	Flashes/Time	Meastime	MeasInfo
1	Lilly FRET	0	74	20	00:00:00.000	De=1st Ex=Top Em=Top Wdw=1 (14)
1	Lilly FRET	0	60	5	00:00:00.000	De=2nd Ex=Top Em=Top Wdw=1 (142)
Results for Lilly FRET(1) - channel 2 window 1 (Counts)
	01	02	03	04	05	06	07	08	09	10	11	12	13	14	15	16	17	18	19	20	21	22	23	24
A	14844	139090	138550	137593	132791	134288	133569	136579	135075	147322	135942	134545	133337	134371	136127	137189	133773	135800	133850	135515	134516	136100	136925	137408
B	139028	136376	137062	135402	132060	134087	132687	135672	135425	131585	134702	134905	132098	134515	182057	135590	134785	134629	133924	134507	135215	135295	135078	3898
C	4270	133616	131921	132752	129606	130972	128375	132114	131060	131843	131644	131885	129289	131148	131422	130542	132687	130447	129892	130813	130416	131093	132013	131037
D	133611	131991	134109	132861	130296	130209	130127	131737	131033	129522	127675	129734	130877	130018	130148	131427	131087	129495	132930	129469	130134	102827	130499	1964
E	3575	132446	132051	131109	127688	128189	129044	128702	128397	126933	127764	126773	127065	127279	129251	134567	127951	132982	127709	126400	133577	127432	128062	125889
F	132811	131074	132069	129651	134228	129031	128683	128629	127664	127495	126531	126156	125460	126685	126550	127540	127719	125762	125518	125973	126557	126810	128485	739
G	4178	135919	133944	135258	129876	131399	132357	131154	131396	131553	132195	138024	132887	130043	128575	133401	130477	131381	132423	131288	135729	130860	129601	130710
H	132035	134862	131629	131954	132910	131603	129068	128167	130268	131105	127673	127937	123206	125117	129558	130449	130299	130586	130058	128331	130234	128467	124728	344
I	4600	133612	130976	129002	127007	129238	128093	127748	128973	128439	129368	128185	129019	126696	126395	130193	130715	128990	127861	130034	129686	128101	129203	130265
J	131877	129490	130128	131008	129368	130113	126628	127536	127344	128634	127780	129454	126751	128893	129443	130948	129353	129954	128947	128007	131053	130196	131368	1617
K	3498	131520	132205	131729	126342	128810	127631	124511	127854	129002	127599	125563	127122	123343	121689	122443	124735	127616	128583	126206	127107	127053	127026	127806
L	132007	132318	131917	131196	129438	127970	128814	127624	128422	127916	127673	134801	124292	123035	123937	122429	124282	128016	127490	125645	128135	126277	126761	2864
M	5356	133169	132511	131822	125854	129510	128557	129816	127548	127591	127022	126532	127809	124486	124629	121462	127462	127260	127380	124651	125238	126155	127157	128019
N	132939	128991	130217	129607	129266	127458	128105	126995	127246	126899	128416	124252	122509	121716	125237	123459	126896	125185	125751	124961	126339	126425	127929	3237
O	7933	135165	138478	135696	130601	131969	132566	130700	133499	132253	129397	130962	130331	132783	131253	131007	131811	130739	129987	129264	131052	130654	132241	132685
P	130103	133228	135094	136168	135489	130773	133138	130712	133524	130004	129847	128566	133188	128302	133175	129072	131232	132076	131889	127876	131554	130254	131954	9419
Basic assay information
Assay ID:				19242
Assay Started:				12-03-24 13:32:05
Assay Finished:				12-03-24 13:37:57
Assay Exported:				12-03-24 13:37:57
Protocol ID:				100202
Protocol Name:				Lilly FRET_384
Serial#:				="1040204"
Protocol information
Protocol:
Protocol name				Lilly FRET_384
Number of assay repeats				1
Start assay repeat each				N/A
Number of plate repeats				1
Start plate repeat each				N/A
Is label meas. height used				Yes
Height of measurement				Defined in label
Is gripper height used				No
Mode of measurement				By Columns bi-directional
Rotated plate				No
Soft move				No
Protocol notes
Plate type:
Name of the plate type				384 OptiPlate
Number of rows				16
Number of columns				24
Number of the wells in the plate				384
Height of the plate				14.35 mm
Coordinates of corners:
384 OptiPlate + Lilly FRET
12.1 mm x------------------------------------------------------- x 115.6 mm
9 mm 9 mm
12.1 mm x------------------------------------------------------- x 115.6 mm
76.5 mm 76.5 mm
Platemap:
Plate				1
Group				1
	01	02	03	04	05	06	07	08	09	10	11	12	13	14	15	16	17	18	19	20	21	22	23	24
A	-	-	-	-	-	-	-	-	-	-	-	-	-	-	-	-	-	-	-	-	-	-	-	-
B	-	-	-	-	-	-	-	-	-	-	-	-	-	-	-	-	-	-	-	-	-	-	-	-
C	-	-	-	-	-	-	-	-	-	-	-	-	-	-	-	-	-	-	-	-	-	-	-	-
D	-	-	-	-	-	-	-	-	-	-	-	-	-	-	-	-	-	-	-	-	-	-	-	-
E	-	-	-	-	-	-	-	-	-	-	-	-	-	-	-	-	-	-	-	-	-	-	-	-
F	-	-	-	-	-	-	-	-	-	-	-	-	-	-	-	-	-	-	-	-	-	-	-	-
G	-	-	-	-	-	-	-	-	-	-	-	-	-	-	-	-	-	-	-	-	-	-	-	-
H	-	-	-	-	-	-	-	-	-	-	-	-	-	-	-	-	-	-	-	-	-	-	-	-
I	-	-	-	-	-	-	-	-	-	-	-	-	-	-	-	-	-	-	-	-	-	-	-	-
J	-	-	-	-	-	-	-	-	-	-	-	-	-	-	-	-	-	-	-	-	-	-	-	-
K	-	-	-	-	-	-	-	-	-	-	-	-	-	-	-	-	-	-	-	-	-	-	-	-
L	-	-	-	-	-	-	-	-	-	-	-	-	-	-	-	-	-	-	-	-	-	-	-	-
M	-	-	-	-	-	-	-	-	-	-	-	-	-	-	-	-	-	-	-	-	-	-	-	-
N	-	-	-	-	-	-	-	-	-	-	-	-	-	-	-	-	-	-	-	-	-	-	-	-
O	-	-	-	-	-	-	-	-	-	-	-	-	-	-	-	-	-	-	-	-	-	-	-	-
P	-	-	-	-	-	-	-	-	-	-	-	-	-	-	-	-	-	-	-	-	-	-	-	-
- - Undefined
Calculations:
Plate				1
Formula index				Calc 1
Formula name				Label ratio
Formula				Label ratio where X = Lilly FRET(1) channel 1 window 1 Y = Lilly FRET(1) channel 2 window 1
Auto export parameters:
Export format				Plate2
Include basic assay information				Yes
Place assay information at				End of file
Include basic plate information				Yes
Place plate information at				Beginning of plate
Include protocol information				Yes
Protocol info level				Large
Include error and warning information				Yes
Include background information				Yes
Add plate number to the file name				Yes
Each plate to separate file				No
Field separator to use				System
File name format				<DefaultDataFolder>\<Date>\<ProtocolName>_<AssayID>.csv
Operations:
Plate 1
Group 1
Measurement
Label				Lilly FRET(1)
Labels:
Lilly FRET				6000025
Light source				Laser
Top mirror				LANCE/DELFIA Bias
Bottom mirror				N/A
Exc. filter				N/A
Using of excitation filter				Top
Ems. filter				APC 665
Using of emission filter				Top
2nd ems. filter				Europium 615
Using of 2nd emission filter				Top
Measurement height				7.3 mm
Cycle				16600
Delay				30
Number of flashes				20
Number of flashes for 2nd detector				5
Number of sequence windows				1
Total time of windows				500
Excitation light				100%
Reference excitation light				100%
Reference AD gain				4
Reference signal				323509
Last edited				13-06-14 09:17:06
Last edited by				EnVision
Factory preset				No
Filters:
APC 665				205
Filter type				Emission
Description				M665 CWL=665nm BW=7 5nm Tmin=75%
Used with				Luminescence DELFIA - Time-resolved Fluorescence Fluorescence Intensity LANCE - Time-resolved Fluorescence
Last edited				26-02-19 14:51:38
Last edited by				Installation
Factory preset				Yes
Europium 615				203
Filter type				Emission
Description				M615 CWL=615nm BW=8 5nm Tmin=80%
Used with				Luminescence DELFIA - Time-resolved Fluorescence Fluorescence Intensity LANCE - Time-resolved FluorescenceLuminescence Absorbance DELFIA - Time-resolved Fluorescence Fluorescence Intensity LANCE - Time-resolved Fluorescence
Last edited				26-02-19 14:51:38
Last edited by				Installation
Factory preset				Yes
Mirror modules:
LANCE/DELFIA Bias				445
Used by				Top
Dual				No
Bias				Yes
Description				D400
Used with				Luminescence DELFIA - Time-resolved Fluorescence Fluorescence Intensity LANCE - Time-resolved Fluorescence
Last edited				26-02-19 14:51:38
Last edited by				Installation
Factory preset				Yes
Instrument:
Serial number				1040204
Nickname				EnVision
Normalization:
Notifications for plate 1 repeat 1:
WARNING: Plate height defined in the plate editor does not match the actual plate height. Measured height is 14.85 mm. Plate editor height is 14.35 mm. The results may be affected.
Exported with EnVision Workstation version 1.14.3049.528
