## Supplementary material for "Genome-wide arrayed CRISPR activation screen for prion protein modulators": Plate_LXXII_B.csv

Plate information
Plate	Repeat	Barcode	Measured height	Chamber temperature at start	Chamber temperature at end	Humidity at start	Humidity at end	Ambient temperature at start	Ambient temperature at end	Formula	Measurement date
1	1	=""	N/A	N/A	N/A	N/A	N/A	N/A	N/A	Calc 1: Label ratio = X / Y where X = Lilly FRET(1) channel 1 window 1 Y = Lilly FRET(1) channel 2 window 1	12-03-24 13:43:50
Background information
Plate	Label	Result	Signal	Flashes/Time	Meastime	MeasInfo
1	Lilly FRET	0	103	20	00:00:00.000	De=1st Ex=Top Em=Top Wdw=1 (14)
1	Lilly FRET	0	54	5	00:00:00.000	De=2nd Ex=Top Em=Top Wdw=1 (142)
Calculated results: Calc 1: Label ratio = X / Y where X = Lilly FRET(1) channel 1 window 1 Y = Lilly FRET(1) channel 2 window 1
	01	02	03	04	05	06	07	08	09	10	11	12	13	14	15	16	17	18	19	20	21	22	23	24
A	0.02804794382	0.04957900555	0.05552582776	0.04546761936	0.06634176907	0.04590185397	0.05621249688	0.04927967535	0.05464058546	0.05444708715	0.05771290252	0.03704196611	0.06860341958	0.06046525504	0.06561103229	0.05780022026	0.05775128929	0.03904924857	0.04587935429	0.0612005316	0.06066006502	0.05968904945	0.05739826097	0.02044760486
B	0.01821362195	0.05478114308	0.03790301092	0.05190808214	0.03488621171	0.04498163115	0.05048250994	0.04721319652	0.05050133518	0.04596155307	0.04911074136	0.03937561004	0.1160591118	0.06886704988	0.05459878737	0.05219693199	0.05820157953	0.04477346494	0.0523516987	0.04172197151	0.03880718954	0.05141463701	0.06545173188	0.02845528455
C	0.02136573104	0.05269360769	0.05026667971	0.05014886131	0.10400024253	0.04505098713	0.0550296261	0.05993014047	0.04298649362	0.04669867857	0.05780033169	0.05089786115	0.03588260249	0.05096591979	0.0462316526	0.04284222334	0.04928761281	0.04756590877	0.04526667227	0.04668756659	0.05879388544	0.04911665584	0.05901979965	0.01911051727
D	0.01748063119	0.04486031121	0.04729067724	0.0462515864	0.03581512516	0.03303296365	0.04261339865	0.05274475344	0.06006897288	0.05684693473	0.06072842872	0.05166393007	0.09846375344	0.05502350556	0.05096482741	0.03854654828	0.04726691545	0.04735002376	0.05185469331	0.05369683519	0.04417357763	0.04010642341	0.05429566563	0.03236245955
E	0.03799814643	0.03265263031	0.05223560746	0.04677029467	0.0880945593	0.05037222358	0.04768926702	0.04051808258	0.04986126098	0.04684266394	0.05564023205	0.05134213723	0.03510131248	0.04737342413	0.0493725025	0.05446325226	0.04914046771	0.0318689386	0.04315035654	0.04825392424	0.0452415893	0.04754198473	0.03117552838	0.01915145064
F	0.01683229015	0.05798629821	0.04338458449	0.04686349438	0.03483391315	0.04933445609	0.04727366416	0.03671856844	0.05293645287	0.04853617976	0.04837529881	0.05372007008	0.10361392899	0.04645245186	0.05054485504	0.05598383003	0.04680086992	0.05094290394	0.05852637128	0.042841931	0.04436910263	0.0523849346	0.05675794173	0.08928571429
G	0.02528644804	0.04818455219	0.04483456922	0.05563376063	0.09743640114	0.04316546763	0.0513948066	0.03491279424	0.03947727273	0.04907883269	0.04543235781	0.05078985414	0.03582073785	0.04454017402	0.04458584042	0.04353653361	0.05314712589	0.04279043105	0.04692092649	0.03770604704	0.04798958527	0.04698416044	0.0461663616	0.01959901217
H	0.0173675128	0.03852835063	0.03444884124	0.03280147863	0.03506081358	0.04339296805	0.04318461227	0.06045589693	0.03310352087	0.04149712259	0.04549035357	0.05101078475	0.09947959129	0.04814946235	0.03874309821	0.0408654943	0.05287542843	0.03636777715	0.04879751157	0.05134301407	0.04652535958	0.04217841354	0.05190585867	0.03428571429
I	0.02151378838	0.04970764573	0.05281100661	0.05006729475	0.1051130286	0.04719245902	0.05365960888	0.04579137374	0.05143462294	0.0425017144	0.05376854975	0.05441741357	0.03458765904	0.05350100339	0.05775860047	0.04401685073	0.04795479092	0.04932303244	0.05252283436	0.04991785281	0.05221734408	0.04822373624	0.06706881864	0.01950382988
J	0.01761283221	0.05108271211	0.04540241912	0.04494527507	0.03562783192	0.04959511848	0.0329620687	0.05071885294	0.04576009447	0.04502513031	0.04536785711	0.04423071056	0.10735161075	0.03677306143	0.0498805149	0.0513478624	0.04973525541	0.04461140017	0.03178732509	0.04919833752	0.04882064635	0.03632974128	0.0465226643	0.03175591532
K	0.02601344028	0.03887615527	0.04495329384	0.03798426696	0.09352902451	0.04068390936	0.05672113381	0.04945067671	0.05274159833	0.04532197944	0.04167463352	0.0491805857	0.03451212996	0.05381623114	0.05330825197	0.04567578565	0.05084536019	0.04155245114	0.051710001	0.05150197905	0.05866894729	0.03776663947	0.05180762541	0.01918897928
L	0.01687068541	0.04320197664	0.05249077929	0.0344106195	0.03473782342	0.04975268908	0.03157958817	0.04223505325	0.03579811746	0.04690745307	0.04413294289	0.05217500039	0.10438488881	0.04116358648	0.03993191333	0.04623381855	0.04666656468	0.04953087835	0.04883918572	0.03564000313	0.04521100803	0.0471167156	0.03851403524	0.04249485949
M	0.02251501001	0.04025843102	0.04487421796	0.03994604303	0.09132199069	0.04283703614	0.05739312229	0.05522800444	0.0571201652	0.04843311561	0.05464498215	0.04667684174	0.03687114381	0.04698450069	0.05851409978	0.03893986532	0.05840456957	0.04029925032	0.06012328495	0.04792580483	0.05052716438	0.04741416673	0.05340501508	0.01876328969
N	0.01743105627	0.04625626193	0.02724834427	0.05030772612	0.03721384624	0.05117015848	0.0498162113	0.03973509934	0.04913469974	0.0468447168	0.04426067254	0.04679685088	0.10467773884	0.05281960295	0.04538317066	0.0515890187	0.04717186819	0.0415589786	0.04575864277	0.05015350647	0.04770291975	0.04405334499	0.04337358724	0.01658140766
O	0.01670714346	0.04265596445	0.03613988797	0.05089594831	0.10113783752	0.04821558845	0.05157905672	0.05745350885	0.04660122359	0.0650163663	0.05841683367	0.05268721657	0.03572246224	0.06012714177	0.05186388175	0.04746458009	0.05635785139	0.05077742989	0.06046036513	0.04763926051	0.04293167108	0.04748416688	0.04364243132	0.01928822225
P	0.01556014137	0.04481285564	0.05668670204	0.04387360205	0.06063290928	0.05375581653	0.05127536772	0.05871341825	0.05250358734	0.04225807196	0.05145209957	0.06336630557	0.06255337638	0.05717387508	0.04916199462	0.04496989074	0.04443556075	0.04496615117	0.05062171785	0.0601279678	0.05833899072	0.04287113215	0.04279968737	0.01484257871
Plate information
Plate	Repeat	Barcode	Measured height	Chamber temperature at start	Chamber temperature at end	Humidity at start	Humidity at end	Ambient temperature at start	Ambient temperature at end	Group	Label	ScanX	ScanY	Measinfo	Kinetics	Measurement date
1	1	=""	14.85	24.48	24.41	31.1	31.1	23.6	23.53	1	Lilly FRET(1)	0	0	De=1st Ex=Top Em=Top Wdw=1 (14)	0	12-03-24 13:43:50
Background information
Plate	Label	Result	Signal	Flashes/Time	Meastime	MeasInfo
1	Lilly FRET	0	103	20	00:00:00.000	De=1st Ex=Top Em=Top Wdw=1 (14)
1	Lilly FRET	0	54	5	00:00:00.000	De=2nd Ex=Top Em=Top Wdw=1 (142)
Results for Lilly FRET(1) - channel 1 window 1 (Counts)
	01	02	03	04	05	06	07	08	09	10	11	12	13	14	15	16	17	18	19	20	21	22	23	24
A	695	6907	7575	6007	9529	6311	7663	7286	7989	7417	7868	5010	9068	8107	8602	7715	7626	5272	6156	8289	8135	8162	7763	2772
B	2499	7573	5121	6797	4723	6122	6832	6437	6865	6049	6641	5325	15228	9285	7222	6921	7679	6042	7039	5658	5225	7000	8713	42
C	153	7109	6682	6485	13722	6079	7272	7961	5697	6195	7563	6675	4652	6767	6079	5538	6379	6138	5925	6091	7700	6500	7783	2503
D	2333	6060	6323	6159	4706	4289	5602	7653	7873	7459	7775	6702	12447	7245	6690	5075	6181	6177	6759	7065	5726	5276	7015	60
E	82	4330	6825	6114	11433	6604	6177	5315	6469	6134	7155	6551	4485	6080	6326	7011	6346	4124	5670	6265	5765	6228	3990	2447
F	2224	7533	5618	6046	4676	6386	6055	4740	6790	6275	6415	6899	12747	5787	6285	7146	6047	7029	7994	5512	5732	6640	7120	45
G	128	6569	6022	7430	12896	5742	6767	4580	5211	6532	6236	6710	4747	5728	5802	5847	7086	6121	6529	5037	6451	6241	6129	2611
H	2355	5190	4553	4348	4618	5729	5550	7808	4403	5711	5890	6707	13056	6242	4996	4478	6973	5110	6432	6824	6146	5505	6806	48
I	110	6699	6940	6510	13266	6153	6835	5784	6751	5516	6790	6800	4491	6905	7389	5799	6305	6346	6889	6502	6827	6342	8739	2559
J	2352	7195	5424	5901	4592	6486	4232	6544	6045	5805	5733	5799	13646	4757	6909	6762	6500	5736	4130	6404	6375	4794	6078	51
K	120	5258	6078	5268	12076	5894	7432	6405	6888	5812	5231	6254	4457	6862	6858	5837	6574	5351	6748	6623	7546	4860	6612	2446
L	2263	5840	6632	4622	4546	6508	4150	5508	4560	6030	5516	6676	13274	5281	5208	5968	6101	6393	6149	4558	5814	6195	4938	62
M	135	5471	5817	5360	11320	5661	7522	7016	7192	6162	6888	5933	4972	5987	7553	4944	7454	5182	7559	5922	6393	6017	6745	2409
N	2345	6205	3637	7324	5371	6719	6573	4968	6161	5825	5411	6063	13053	6609	5896	6438	6058	5226	5718	6224	6148	5642	5603	94
O	399	5952	5013	7027	13724	6543	6951	7699	6048	8402	7579	6878	4837	7822	6898	6248	7528	6698	7872	6285	5744	6253	5571	2505
P	1312	5371	6913	5351	7254	7278	6885	7716	6952	5493	6548	8078	8350	7531	6638	5795	5780	5792	6526	7828	7734	5560	5257	99
Plate information
Plate	Repeat	Barcode	Measured height	Chamber temperature at start	Chamber temperature at end	Humidity at start	Humidity at end	Ambient temperature at start	Ambient temperature at end	Group	Label	ScanX	ScanY	Measinfo	Kinetics	Measurement date
1	1	=""	14.85	24.48	24.41	31.1	31.1	23.6	23.53	1	Lilly FRET(1)	0	0	De=2nd Ex=Top Em=Top Wdw=1 (142)	0	12-03-24 13:43:50
Background information
Plate	Label	Result	Signal	Flashes/Time	Meastime	MeasInfo
1	Lilly FRET	0	103	20	00:00:00.000	De=1st Ex=Top Em=Top Wdw=1 (14)
1	Lilly FRET	0	54	5	00:00:00.000	De=2nd Ex=Top Em=Top Wdw=1 (142)
Results for Lilly FRET(1) - channel 2 window 1 (Counts)
	01	02	03	04	05	06	07	08	09	10	11	12	13	14	15	16	17	18	19	20	21	22	23	24
A	24779	139313	136423	132116	143635	137489	136322	147850	146210	136224	136330	135252	132180	134077	131106	133477	132049	135009	134178	135440	134108	136742	135248	135566
B	137205	138241	135108	130943	135383	136100	135334	136339	135937	131610	135225	135236	131209	134825	132274	132594	131938	134946	134456	135612	134640	136148	133121	1476
C	7161	134912	132931	129315	131942	134936	132147	132838	132530	132659	130847	131145	129645	132775	131490	129265	129424	129042	130891	130463	130966	132338	131871	130975
D	133462	135086	133705	133163	131397	129840	131461	145095	131066	131212	128029	129723	126412	131671	131267	131659	130768	130454	130345	131572	129625	131550	129200	1854
E	2158	132608	130658	130724	129781	131104	129526	131176	129740	130949	128594	127595	127773	128342	128128	128729	129140	129405	131401	129834	127427	131000	127985	127771
F	132127	129910	129493	129013	134237	129443	128084	129090	128267	129285	132609	128425	123024	124579	124345	127644	129207	137978	136588	128659	129189	126754	125445	504
G	5062	136330	134316	133552	132353	133023	131667	131184	132000	133092	137259	132113	132521	128603	130131	134301	133328	143046	139149	133586	134425	132832	132759	133221
H	135598	134706	132167	132555	131714	132026	128518	129152	133007	137624	129478	131482	131243	129638	128952	109579	131876	140509	131810	132910	132100	130517	131122	1400
I	5113	134768	131412	130025	126207	130381	127377	126312	131254	129783	126282	124960	129844	129063	127929	131745	131478	128662	131162	130254	130742	131512	130299	131205
J	133539	140850	119465	131293	128888	130779	128390	129025	132102	128928	126367	131108	127115	129361	138511	131690	130692	128577	129926	130167	130580	131958	130646	1606
K	4613	135250	135207	138689	129115	144873	131027	129523	130599	128238	125520	127164	129143	127508	128648	127792	129294	128777	130497	128597	128620	128685	127626	127469
L	134138	135179	126346	134319	130866	130807	131414	130413	127381	128551	124986	127954	127164	128293	130422	129083	130736	129071	125903	127890	128597	131482	128213	1459
M	5996	135897	129629	134181	123957	132152	131061	127037	125910	127227	126050	127108	134848	127425	129080	126965	127627	128588	125725	123566	126526	126903	126299	128389
N	134530	134144	133476	145584	144328	131307	131945	125028	125390	124347	122253	129560	124697	125124	129916	124794	128424	125749	124960	124099	128881	128072	129180	5669
O	23882	139535	138711	138066	135696	135703	134764	134004	129782	129229	129740	130544	135405	130091	133002	131635	133575	131909	130201	131929	133794	131686	127651	129872
P	84318	119854	121951	121964	119638	135390	134275	131418	132410	129987	127264	127481	133486	131721	135023	128864	130076	128808	128917	130189	132570	129691	122828	6670
Basic assay information
Assay ID:				19243
Assay Started:				12-03-24 13:38:55
Assay Finished:				12-03-24 13:43:57
Assay Exported:				12-03-24 13:43:57
Protocol ID:				100202
Protocol Name:				Lilly FRET_384
Serial#:				="1040204"
Protocol information
Protocol:
Protocol name				Lilly FRET_384
Number of assay repeats				1
Start assay repeat each				N/A
Number of plate repeats				1
Start plate repeat each				N/A
Is label meas. height used				Yes
Height of measurement				Defined in label
Is gripper height used				No
Mode of measurement				By Columns bi-directional
Rotated plate				No
Soft move				No
Protocol notes
Plate type:
Name of the plate type				384 OptiPlate
Number of rows				16
Number of columns				24
Number of the wells in the plate				384
Height of the plate				14.35 mm
Coordinates of corners:
384 OptiPlate + Lilly FRET
12.1 mm x------------------------------------------------------- x 115.6 mm
9 mm 9 mm
12.1 mm x------------------------------------------------------- x 115.6 mm
76.5 mm 76.5 mm
Platemap:
Plate				1
Group				1
	01	02	03	04	05	06	07	08	09	10	11	12	13	14	15	16	17	18	19	20	21	22	23	24
A	-	-	-	-	-	-	-	-	-	-	-	-	-	-	-	-	-	-	-	-	-	-	-	-
B	-	-	-	-	-	-	-	-	-	-	-	-	-	-	-	-	-	-	-	-	-	-	-	-
C	-	-	-	-	-	-	-	-	-	-	-	-	-	-	-	-	-	-	-	-	-	-	-	-
D	-	-	-	-	-	-	-	-	-	-	-	-	-	-	-	-	-	-	-	-	-	-	-	-
E	-	-	-	-	-	-	-	-	-	-	-	-	-	-	-	-	-	-	-	-	-	-	-	-
F	-	-	-	-	-	-	-	-	-	-	-	-	-	-	-	-	-	-	-	-	-	-	-	-
G	-	-	-	-	-	-	-	-	-	-	-	-	-	-	-	-	-	-	-	-	-	-	-	-
H	-	-	-	-	-	-	-	-	-	-	-	-	-	-	-	-	-	-	-	-	-	-	-	-
I	-	-	-	-	-	-	-	-	-	-	-	-	-	-	-	-	-	-	-	-	-	-	-	-
J	-	-	-	-	-	-	-	-	-	-	-	-	-	-	-	-	-	-	-	-	-	-	-	-
K	-	-	-	-	-	-	-	-	-	-	-	-	-	-	-	-	-	-	-	-	-	-	-	-
L	-	-	-	-	-	-	-	-	-	-	-	-	-	-	-	-	-	-	-	-	-	-	-	-
M	-	-	-	-	-	-	-	-	-	-	-	-	-	-	-	-	-	-	-	-	-	-	-	-
N	-	-	-	-	-	-	-	-	-	-	-	-	-	-	-	-	-	-	-	-	-	-	-	-
O	-	-	-	-	-	-	-	-	-	-	-	-	-	-	-	-	-	-	-	-	-	-	-	-
P	-	-	-	-	-	-	-	-	-	-	-	-	-	-	-	-	-	-	-	-	-	-	-	-
- - Undefined
Calculations:
Plate				1
Formula index				Calc 1
Formula name				Label ratio
Formula				Label ratio where X = Lilly FRET(1) channel 1 window 1 Y = Lilly FRET(1) channel 2 window 1
Auto export parameters:
Export format				Plate2
Include basic assay information				Yes
Place assay information at				End of file
Include basic plate information				Yes
Place plate information at				Beginning of plate
Include protocol information				Yes
Protocol info level				Large
Include error and warning information				Yes
Include background information				Yes
Add plate number to the file name				Yes
Each plate to separate file				No
Field separator to use				System
File name format				<DefaultDataFolder>\<Date>\<ProtocolName>_<AssayID>.csv
Operations:
Plate 1
Group 1
Measurement
Label				Lilly FRET(1)
Labels:
Lilly FRET				6000025
Light source				Laser
Top mirror				LANCE/DELFIA Bias
Bottom mirror				N/A
Exc. filter				N/A
Using of excitation filter				Top
Ems. filter				APC 665
Using of emission filter				Top
2nd ems. filter				Europium 615
Using of 2nd emission filter				Top
Measurement height				7.3 mm
Cycle				16600
Delay				30
Number of flashes				20
Number of flashes for 2nd detector				5
Number of sequence windows				1
Total time of windows				500
Excitation light				100%
Reference excitation light				100%
Reference AD gain				4
Reference signal				323509
Last edited				13-06-14 09:17:06
Last edited by				EnVision
Factory preset				No
Filters:
APC 665				205
Filter type				Emission
Description				M665 CWL=665nm BW=7 5nm Tmin=75%
Used with				Luminescence DELFIA - Time-resolved Fluorescence Fluorescence Intensity LANCE - Time-resolved Fluorescence
Last edited				26-02-19 14:51:38
Last edited by				Installation
Factory preset				Yes
Europium 615				203
Filter type				Emission
Description				M615 CWL=615nm BW=8 5nm Tmin=80%
Used with				Luminescence DELFIA - Time-resolved Fluorescence Fluorescence Intensity LANCE - Time-resolved FluorescenceLuminescence Absorbance DELFIA - Time-resolved Fluorescence Fluorescence Intensity LANCE - Time-resolved Fluorescence
Last edited				26-02-19 14:51:38
Last edited by				Installation
Factory preset				Yes
Mirror modules:
LANCE/DELFIA Bias				445
Used by				Top
Dual				No
Bias				Yes
Description				D400
Used with				Luminescence DELFIA - Time-resolved Fluorescence Fluorescence Intensity LANCE - Time-resolved Fluorescence
Last edited				26-02-19 14:51:38
Last edited by				Installation
Factory preset				Yes
Instrument:
Serial number				1040204
Nickname				EnVision
Normalization:
Notifications for plate 1 repeat 1:
WARNING: Plate height defined in the plate editor does not match the actual plate height. Measured height is 14.85 mm. Plate editor height is 14.35 mm. The results may be affected.
Exported with EnVision Workstation version 1.14.3049.528
