## Supplementary material for "Genome-wide arrayed CRISPR activation screen for prion protein modulators": Plate_LXXIII_A.csv

Plate information
Plate	Repeat	Barcode	Measured height	Chamber temperature at start	Chamber temperature at end	Humidity at start	Humidity at end	Ambient temperature at start	Ambient temperature at end	Formula	Measurement date
1	1	=""	N/A	N/A	N/A	N/A	N/A	N/A	N/A	Calc 1: Label ratio = X / Y where X = Lilly FRET(1) channel 1 window 1 Y = Lilly FRET(1) channel 2 window 1	12-03-24 13:52:25
Background information
Plate	Label	Result	Signal	Flashes/Time	Meastime	MeasInfo
1	Lilly FRET	0	89	20	00:00:00.000	De=1st Ex=Top Em=Top Wdw=1 (14)
1	Lilly FRET	0	42	5	00:00:00.000	De=2nd Ex=Top Em=Top Wdw=1 (142)
Calculated results: Calc 1: Label ratio = X / Y where X = Lilly FRET(1) channel 1 window 1 Y = Lilly FRET(1) channel 2 window 1
	01	02	03	04	05	06	07	08	09	10	11	12	13	14	15	16	17	18	19	20	21	22	23	24
A	0.02459052776	0.04608549127	0.02997219154	0.03907645723	0.05849902136	0.0513984001	0.03637005915	0.04985078422	0.03726933479	0.04249827822	0.035473974	0.04609784771	0.05406076288	0.05208890583	0.0482408497	0.04451257721	0.04498390777	0.04266405885	0.05183713854	0.05299795044	0.05254782015	0.05917001747	0.04867535744	0.02062403971
B	0.01860723664	0.04598801862	0.02774251363	0.03534520384	0.03641347784	0.04235710922	0.04620679721	0.0379424836	0.03775939631	0.04038515614	0.03243008665	0.04895647393	0.11757803519	0.03842594666	0.05522765599	0.03369406868	0.04616345316	0.03803714467	0.04056775536	0.04042299912	0.04791010772	0.04672278164	0.04441476409	0.01863799283
C	0.02138804016	0.037526922	0.03757700843	0.03954353455	0.09490247252	0.05736719629	0.05656000439	0.05471873802	0.04370394005	0.05346943174	0.05591274944	0.04651292735	0.03425862201	0.05178387786	0.05233419712	0.05547628245	0.03861165871	0.0589650271	0.05080005254	0.05124212777	0.04871342327	0.04827581177	0.04796441496	0.01874244716
D	0.01827525007	0.05412324285	0.0385295345	0.0547679509	0.04414395413	0.04298198279	0.03719623563	0.04322259453	0.03734185825	0.04176577273	0.04099250569	0.05237098128	0.09997661807	0.046329673	0.05265328354	0.05100409437	0.03462554997	0.06013288779	0.04848904734	0.04893251572	0.03603494481	0.03998149917	0.0488182522	0.02288595811
E	0.02300230947	0.04331218829	0.03486216316	0.04018390665	0.1081472705	0.03945966252	0.03469267229	0.04634430056	0.03777752302	0.03901130949	0.02878790203	0.04293814789	0.02978135402	0.03842996965	0.04937805961	0.05366771357	0.04955563455	0.04345697341	0.04022547772	0.04588409872	0.04294085403	0.04405848973	0.05308122085	0.01882514815
F	0.01831233854	0.0367559591	0.0506313031	0.04157094826	0.03296042618	0.04048108408	0.04922939503	0.03660273889	0.0425839354	0.04803132579	0.04301760659	0.03958346161	0.09411098617	0.05397869674	0.06494770716	0.05860446571	0.05462286127	0.04118024375	0.05461367873	0.04436544501	0.04955362919	0.047484539	0.04637681159	0.02376665466
G	0.02375245151	0.04395217487	0.04253974785	0.04459376457	0.10634714329	0.0411233258	0.04753615826	0.04571471607	0.04744426728	0.0419347349	0.04314125293	0.04781331707	0.03343704906	0.05559097578	0.03756754898	0.05504357141	0.04956410503	0.04851726102	0.04049410575	0.05149029421	0.04328569609	0.04876023785	0.0390715261	0.0192603078
H	0.01738155929	0.04316722218	0.04742208327	0.03229989656	0.04109737584	0.03947685793	0.04068865876	0.03416262413	0.03526395173	0.03079338607	0.03916667294	0.03945472936	0.0992166502	0.0417560171	0.03795793809	0.05315446195	0.03706366445	0.05000693364	0.03728861688	0.04484238015	0.0416287688	0.03673724474	0.04403698835	0.0258973194
I	0.02255144033	0.04335230212	0.04269301299	0.03691973508	0.10660942461	0.04906999262	0.0415439949	0.05507728053	0.04569130399	0.04799615848	0.03949681094	0.04341961244	0.03719554	0.04953217431	0.04035256365	0.05312658871	0.04744393861	0.0469051518	0.05042750226	0.04406984304	0.03508920267	0.03452148997	0.03829443032	0.01934687898
J	0.01775408575	0.04550842845	0.03860133321	0.03596537448	0.03464643473	0.0349551394	0.04881445033	0.04006762596	0.04400963138	0.04115192113	0.05147971815	0.04239728609	0.10165507164	0.0521844946	0.04185811044	0.05495571814	0.05027373326	0.04208488505	0.03773965691	0.04737164051	0.04246562744	0.03657627614	0.04439425837	0.02872340426
K	0.02089097952	0.04435066361	0.0349950529	0.05413366852	0.10568627603	0.04422177072	0.0636240011	0.04930692305	0.0471029086	0.05626483048	0.03870172872	0.04644561398	0.05026517663	0.05817435402	0.0410951515	0.04264143408	0.0394491884	0.04522121539	0.0430148001	0.04695493783	0.04493538442	0.04347240168	0.05386919541	0.02017011322
L	0.01764018251	0.04202556524	0.04527995166	0.04643462131	0.03596334461	0.03859973784	0.0429133978	0.03542374311	0.03309167023	0.04606511052	0.04399959274	0.03846568258	0.09357285008	0.03569963393	0.04837035801	0.05634801169	0.03434338786	0.04643372976	0.04150433025	0.04623599791	0.03103099867	0.03714526816	0.04286375237	0.02019352125
M	0.02138184139	0.03941959071	0.03389534707	0.10082065137	0.10184710532	0.04568680262	0.04340432829	0.0367394069	0.04909630003	0.04935476036	0.04424483572	0.04196601846	0.03366713911	0.03450811956	0.04548092324	0.04388220398	0.04185446508	0.04645436766	0.04145535071	0.04074065289	0.04530232849	0.04081171437	0.05156701837	0.01944540239
N	0.01807906101	0.02784455128	0.04593739322	0.04416829318	0.04459844895	0.04896839299	0.04953372986	0.03762356944	0.03758033286	0.04343470647	0.04594139345	0.04841710286	0.08928180767	0.05174013017	0.05734970148	0.05603117762	0.04606314309	0.04678798307	0.05205224909	0.05158491985	0.04950592961	0.05324736967	0.04974663584	0.02805680637
O	0.01974012994	0.0553803548	0.02879351562	0.03908773927	0.10634281875	0.04804421137	0.04762034323	0.04116634357	0.03832790923	0.04170296247	0.03476632232	0.04698107675	0.03336381259	0.03482525006	0.03798145637	0.04184800803	0.03892112566	0.03679000007	0.04272919288	0.03314716707	0.04090299834	0.04250105182	0.04104548028	0.01983448973
P	0.01948937829	0.04315464175	0.04657999035	0.04108384679	0.05931526929	0.05113586972	0.04570857571	0.0481467048	0.05067197388	0.04843578989	0.05012256436	0.03677818515	0.05755621609	0.04393588548	0.05920251932	0.0575691811	0.04224593008	0.04177857132	0.04744525547	0.03799004734	0.04738054544	0.05870198842	0.04602836667	0.02405260426
Plate information
Plate	Repeat	Barcode	Measured height	Chamber temperature at start	Chamber temperature at end	Humidity at start	Humidity at end	Ambient temperature at start	Ambient temperature at end	Group	Label	ScanX	ScanY	Measinfo	Kinetics	Measurement date
1	1	=""	14.9	24.43	24.36	31	30.8	23.41	23.63	1	Lilly FRET(1)	0	0	De=1st Ex=Top Em=Top Wdw=1 (14)	0	12-03-24 13:52:25
Background information
Plate	Label	Result	Signal	Flashes/Time	Meastime	MeasInfo
1	Lilly FRET	0	89	20	00:00:00.000	De=1st Ex=Top Em=Top Wdw=1 (14)
1	Lilly FRET	0	42	5	00:00:00.000	De=2nd Ex=Top Em=Top Wdw=1 (142)
Results for Lilly FRET(1) - channel 1 window 1 (Counts)
	01	02	03	04	05	06	07	08	09	10	11	12	13	14	15	16	17	18	19	20	21	22	23	24
A	554	6099	3934	5162	7741	6785	4839	6665	5443	6109	4729	6117	7187	7108	6395	5967	6052	5846	6968	7111	6769	7755	6482	2792
B	2544	6195	3715	4778	4875	5667	6095	5131	5204	5314	4409	6500	14830	5149	6943	4857	5988	5157	5459	5535	6498	6278	6019	104
C	147	4809	4843	5177	12509	7445	7217	6993	5616	6946	7044	5827	4480	6546	6604	7037	4877	7550	6575	6615	6431	6619	6362	2466
D	2461	7146	5078	7031	5651	5735	5071	5895	4941	5619	5437	6928	13255	6105	6767	6540	4415	7756	6229	6296	4760	5273	6432	118
E	249	5749	4607	5279	13509	5147	4582	6016	4943	5150	3754	5596	3901	4963	6284	6818	6273	5503	5088	5875	5562	5761	7021	2408
F	2403	4882	6376	5465	4331	5180	6283	4779	5511	6219	5534	5143	11968	6892	8073	7349	6800	5136	6797	5566	6128	6035	5728	66
G	218	5992	5790	6026	13828	5585	6363	6070	6308	5599	5755	6821	4449	7237	4915	7245	6703	6559	5527	6955	5776	6519	5208	2558
H	2373	5841	6386	4309	5306	5892	5379	4493	4676	4099	5202	5149	12957	5569	5050	7025	4846	6491	4990	6010	5538	4879	5829	57
I	137	5866	5704	4861	13633	7247	5475	7159	6044	6297	5146	5633	5154	6305	5709	6897	6180	6101	6529	5694	4565	4518	4971	2509
J	2378	6104	5119	4778	4562	4644	6240	5285	5794	5443	6758	5624	12800	6647	5457	7136	6474	5413	4862	6118	5541	4760	5799	81
K	151	5654	4598	7020	13659	5746	8328	6385	6549	7730	5026	6054	6369	7227	5333	5552	5128	5779	5371	5929	5626	5484	6726	2535
L	2339	5645	6295	6058	4729	5006	5645	4620	4569	5950	5618	4998	12413	4525	6665	7075	4478	6044	5401	5758	3839	4754	5744	96
M	268	5197	4467	12912	12318	5937	6075	4709	6226	6299	5571	5298	4347	4692	5878	5649	5321	5962	5354	5153	5790	5237	6598	2481
N	2332	3753	6184	5861	5676	6318	6629	5020	4988	5680	6464	6142	11427	6638	7185	7088	5766	6091	6611	6446	6508	6731	6499	81
O	316	7639	4071	5493	14085	6468	7001	5691	5229	5697	4752	6249	4561	4467	5182	5625	5091	5080	5806	4386	5615	5758	5655	2670
P	100	5879	6370	5701	8174	7059	6404	6548	6798	6594	6809	4815	7881	5844	7783	7454	5722	5569	6331	5008	6376	7472	6140	139
Plate information
Plate	Repeat	Barcode	Measured height	Chamber temperature at start	Chamber temperature at end	Humidity at start	Humidity at end	Ambient temperature at start	Ambient temperature at end	Group	Label	ScanX	ScanY	Measinfo	Kinetics	Measurement date
1	1	=""	14.9	24.43	24.36	31	30.8	23.41	23.63	1	Lilly FRET(1)	0	0	De=2nd Ex=Top Em=Top Wdw=1 (142)	0	12-03-24 13:52:25
Background information
Plate	Label	Result	Signal	Flashes/Time	Meastime	MeasInfo
1	Lilly FRET	0	89	20	00:00:00.000	De=1st Ex=Top Em=Top Wdw=1 (14)
1	Lilly FRET	0	42	5	00:00:00.000	De=2nd Ex=Top Em=Top Wdw=1 (142)
Results for Lilly FRET(1) - channel 2 window 1 (Counts)
	01	02	03	04	05	06	07	08	09	10	11	12	13	14	15	16	17	18	19	20	21	22	23	24
A	22529	132341	131255	132100	132327	132008	133049	133699	146045	143747	133309	132696	132943	136459	132564	134052	134537	137024	134421	134175	128816	131063	133168	135376
B	136721	134709	133910	135181	133879	133791	131907	135231	137820	131583	135954	132771	126129	133998	125716	144150	129713	135578	134565	136927	135629	134367	135518	5580
C	6873	128148	128882	130919	131809	129778	127599	127799	128501	129906	125982	125277	130770	126410	126189	126847	126309	128042	129429	129093	132017	137108	132640	131573
D	134663	132032	131795	128378	128013	133428	136331	136387	132318	134536	132634	132287	132581	131773	128520	128225	127507	128981	128462	128667	132094	131886	131754	5156
E	10825	132734	132149	131371	124913	130437	132074	129811	130845	132013	130402	130327	130988	129144	127263	127041	126585	126631	126487	128040	129527	130758	132269	127914
F	131223	132822	125930	131462	131400	127961	127627	130564	129415	129478	128645	129928	127169	127680	124300	125400	124490	124720	124456	125458	123664	127094	123510	2777
G	9178	136330	136108	135131	130027	135811	133856	132780	132956	133517	133399	142659	133056	130183	130831	131623	135239	135189	136489	135074	133439	133695	133294	132812
H	136524	135311	134663	133406	129108	149252	132199	131518	132600	133113	132817	130504	130593	133370	133042	132162	130748	129802	133821	134025	133033	132808	132366	2201
I	6075	135310	133605	131664	127878	147687	131788	129981	132279	131198	130289	129734	138565	127291	141478	129822	130259	130071	129473	129204	130097	130875	129810	129685
J	133941	134129	132612	132850	131673	132856	127831	131902	131653	132266	131275	132650	125916	127375	130369	129850	128775	128621	128830	129149	130482	130139	130625	2820
K	7228	127484	131390	129679	129241	129936	130894	129495	139036	137386	129865	130346	126708	124230	129772	130202	129990	127794	124864	126270	125202	126149	124858	125681
L	132595	134323	139024	130463	131495	129690	131544	130421	138071	129165	127683	129934	132656	126752	137791	125559	130389	130164	130131	124535	123715	127984	134006	4754
M	12534	131838	131788	128069	120946	129950	139963	128173	126812	127627	125913	126245	129117	135968	129241	128731	127131	128341	129151	126483	127808	128321	127950	127588
N	128989	134784	134618	132697	127269	129022	133828	133427	132729	130771	140701	126856	127988	128295	125284	126501	125176	130183	127007	124959	131459	126410	130642	2887
O	16008	137937	141386	140530	132449	134626	147017	138244	136428	136609	136684	133011	136705	128269	136435	134415	130803	138081	135879	132319	137276	135479	137774	134614
P	5131	136231	136754	138765	137806	138044	140105	136001	134157	136139	135847	130920	136927	133012	131464	129479	135445	133298	133438	131824	134570	127287	133396	5779
Basic assay information
Assay ID:				19244
Assay Started:				12-03-24 13:47:30
Assay Finished:				12-03-24 13:52:32
Assay Exported:				12-03-24 13:52:32
Protocol ID:				100202
Protocol Name:				Lilly FRET_384
Serial#:				="1040204"
Protocol information
Protocol:
Protocol name				Lilly FRET_384
Number of assay repeats				1
Start assay repeat each				N/A
Number of plate repeats				1
Start plate repeat each				N/A
Is label meas. height used				Yes
Height of measurement				Defined in label
Is gripper height used				No
Mode of measurement				By Columns bi-directional
Rotated plate				No
Soft move				No
Protocol notes
Plate type:
Name of the plate type				384 OptiPlate
Number of rows				16
Number of columns				24
Number of the wells in the plate				384
Height of the plate				14.35 mm
Coordinates of corners:
384 OptiPlate + Lilly FRET
12.1 mm x------------------------------------------------------- x 115.6 mm
9 mm 9 mm
12.1 mm x------------------------------------------------------- x 115.6 mm
76.5 mm 76.5 mm
Platemap:
Plate				1
Group				1
	01	02	03	04	05	06	07	08	09	10	11	12	13	14	15	16	17	18	19	20	21	22	23	24
A	-	-	-	-	-	-	-	-	-	-	-	-	-	-	-	-	-	-	-	-	-	-	-	-
B	-	-	-	-	-	-	-	-	-	-	-	-	-	-	-	-	-	-	-	-	-	-	-	-
C	-	-	-	-	-	-	-	-	-	-	-	-	-	-	-	-	-	-	-	-	-	-	-	-
D	-	-	-	-	-	-	-	-	-	-	-	-	-	-	-	-	-	-	-	-	-	-	-	-
E	-	-	-	-	-	-	-	-	-	-	-	-	-	-	-	-	-	-	-	-	-	-	-	-
F	-	-	-	-	-	-	-	-	-	-	-	-	-	-	-	-	-	-	-	-	-	-	-	-
G	-	-	-	-	-	-	-	-	-	-	-	-	-	-	-	-	-	-	-	-	-	-	-	-
H	-	-	-	-	-	-	-	-	-	-	-	-	-	-	-	-	-	-	-	-	-	-	-	-
I	-	-	-	-	-	-	-	-	-	-	-	-	-	-	-	-	-	-	-	-	-	-	-	-
J	-	-	-	-	-	-	-	-	-	-	-	-	-	-	-	-	-	-	-	-	-	-	-	-
K	-	-	-	-	-	-	-	-	-	-	-	-	-	-	-	-	-	-	-	-	-	-	-	-
L	-	-	-	-	-	-	-	-	-	-	-	-	-	-	-	-	-	-	-	-	-	-	-	-
M	-	-	-	-	-	-	-	-	-	-	-	-	-	-	-	-	-	-	-	-	-	-	-	-
N	-	-	-	-	-	-	-	-	-	-	-	-	-	-	-	-	-	-	-	-	-	-	-	-
O	-	-	-	-	-	-	-	-	-	-	-	-	-	-	-	-	-	-	-	-	-	-	-	-
P	-	-	-	-	-	-	-	-	-	-	-	-	-	-	-	-	-	-	-	-	-	-	-	-
- - Undefined
Calculations:
Plate				1
Formula index				Calc 1
Formula name				Label ratio
Formula				Label ratio where X = Lilly FRET(1) channel 1 window 1 Y = Lilly FRET(1) channel 2 window 1
Auto export parameters:
Export format				Plate2
Include basic assay information				Yes
Place assay information at				End of file
Include basic plate information				Yes
Place plate information at				Beginning of plate
Include protocol information				Yes
Protocol info level				Large
Include error and warning information				Yes
Include background information				Yes
Add plate number to the file name				Yes
Each plate to separate file				No
Field separator to use				System
File name format				<DefaultDataFolder>\<Date>\<ProtocolName>_<AssayID>.csv
Operations:
Plate 1
Group 1
Measurement
Label				Lilly FRET(1)
Labels:
Lilly FRET				6000025
Light source				Laser
Top mirror				LANCE/DELFIA Bias
Bottom mirror				N/A
Exc. filter				N/A
Using of excitation filter				Top
Ems. filter				APC 665
Using of emission filter				Top
2nd ems. filter				Europium 615
Using of 2nd emission filter				Top
Measurement height				7.3 mm
Cycle				16600
Delay				30
Number of flashes				20
Number of flashes for 2nd detector				5
Number of sequence windows				1
Total time of windows				500
Excitation light				100%
Reference excitation light				100%
Reference AD gain				4
Reference signal				323509
Last edited				13-06-14 09:17:06
Last edited by				EnVision
Factory preset				No
Filters:
APC 665				205
Filter type				Emission
Description				M665 CWL=665nm BW=7 5nm Tmin=75%
Used with				Luminescence DELFIA - Time-resolved Fluorescence Fluorescence Intensity LANCE - Time-resolved Fluorescence
Last edited				26-02-19 14:51:38
Last edited by				Installation
Factory preset				Yes
Europium 615				203
Filter type				Emission
Description				M615 CWL=615nm BW=8 5nm Tmin=80%
Used with				Luminescence DELFIA - Time-resolved Fluorescence Fluorescence Intensity LANCE - Time-resolved FluorescenceLuminescence Absorbance DELFIA - Time-resolved Fluorescence Fluorescence Intensity LANCE - Time-resolved Fluorescence
Last edited				26-02-19 14:51:38
Last edited by				Installation
Factory preset				Yes
Mirror modules:
LANCE/DELFIA Bias				445
Used by				Top
Dual				No
Bias				Yes
Description				D400
Used with				Luminescence DELFIA - Time-resolved Fluorescence Fluorescence Intensity LANCE - Time-resolved Fluorescence
Last edited				26-02-19 14:51:38
Last edited by				Installation
Factory preset				Yes
Instrument:
Serial number				1040204
Nickname				EnVision
Normalization:
Notifications for plate 1 repeat 1:
WARNING: Plate height defined in the plate editor does not match the actual plate height. Measured height is 14.90 mm. Plate editor height is 14.35 mm. The results may be affected.
Exported with EnVision Workstation version 1.14.3049.528
