## Supplementary material for "Genome-wide arrayed CRISPR activation screen for prion protein modulators": Plate_LXXIII_B.csv

Plate information
Plate	Repeat	Barcode	Measured height	Chamber temperature at start	Chamber temperature at end	Humidity at start	Humidity at end	Ambient temperature at start	Ambient temperature at end	Formula	Measurement date
1	1	=""	N/A	N/A	N/A	N/A	N/A	N/A	N/A	Calc 1: Label ratio = X / Y where X = Lilly FRET(1) channel 1 window 1 Y = Lilly FRET(1) channel 2 window 1	12-03-24 13:58:13
Background information
Plate	Label	Result	Signal	Flashes/Time	Meastime	MeasInfo
1	Lilly FRET	0	101	20	00:00:00.000	De=1st Ex=Top Em=Top Wdw=1 (14)
1	Lilly FRET	0	59	5	00:00:00.000	De=2nd Ex=Top Em=Top Wdw=1 (142)
Calculated results: Calc 1: Label ratio = X / Y where X = Lilly FRET(1) channel 1 window 1 Y = Lilly FRET(1) channel 2 window 1
	01	02	03	04	05	06	07	08	09	10	11	12	13	14	15	16	17	18	19	20	21	22	23	24
A	0.01873005596	0.04472785931	0.0329322403	0.03910325182	0.06570044653	0.05098163863	0.03796482098	0.06045108356	0.03709366776	0.05079047194	0.03976333048	0.04913945278	0.06893518895	0.05893359625	0.05673806188	0.04832762891	0.05108018496	0.052885183	0.05637689157	0.05373932482	0.04920308091	0.06182150695	0.0554889636	0.02079144447
B	0.01757664234	0.04819672849	0.02886458606	0.03659490327	0.03817473226	0.04992573427	0.04916524449	0.04226433684	0.05095443124	0.04914795801	0.04129402354	0.05001574204	0.11754186066	0.04123718439	0.04674535209	0.03447556722	0.04278458896	0.04385679895	0.0457437408	0.04359394484	0.05490793725	0.04963995936	0.04789863571	0.01650485437
C	0.02640674685	0.03540631338	0.03269068943	0.03818184544	0.08593694371	0.05779738812	0.04930504865	0.05125539741	0.03589716478	0.05078766865	0.04667330208	0.04092994288	0.03784094457	0.04828669895	0.04773359676	0.05121295818	0.03625659954	0.05457965427	0.04477430159	0.0524494004	0.04936097186	0.04671595173	0.04746573522	0.0198865151
D	0.01738121937	0.05742506812	0.03541682356	0.0519463828	0.0349891281	0.0467745847	0.03956719575	0.04267019511	0.0403267438	0.04316502558	0.04184729924	0.04924820056	0.10822004426	0.05079576726	0.04515258064	0.04531378947	0.02917841151	0.05511619788	0.04323182082	0.04669405517	0.03731979508	0.04457846211	0.05354658186	0.01965230537
E	0.02573614653	0.04369294543	0.03921021682	0.04655029094	0.08423298666	0.04426842415	0.03991103951	0.04909638554	0.03657573364	0.044620463	0.03026501368	0.04902637972	0.0351718563	0.04599748614	0.04604028719	0.04897573665	0.04344514541	0.04045480336	0.0346633204	0.04353272784	0.04710558851	0.04717986205	0.05557072318	0.01881394749
F	0.01773906942	0.0386916116	0.04976141786	0.04679238903	0.0342380507	0.04479033117	0.04269065462	0.03867939922	0.04377910741	0.05072234362	0.04651089134	0.04511071487	0.10251161135	0.05952503017	0.05929337549	0.054688234	0.04961968889	0.0377921549	0.050233765	0.0393849453	0.04340128242	0.05117322835	0.04212526724	0.02941176471
G	0.02439528633	0.04421713321	0.04158491757	0.04352513646	0.10267281106	0.04106827158	0.0494569197	0.04803146628	0.04976971878	0.04351667271	0.04381837164	0.0486788488	0.03405547349	0.05053003534	0.03199549465	0.04765256151	0.04391808904	0.0510715638	0.04340884672	0.04785567433	0.04633031634	0.05124244764	0.0389939693	0.02015853851
H	0.01677779361	0.04822288883	0.05267282597	0.03150241717	0.03546929008	0.03956899674	0.0443063229	0.03610735073	0.03826245813	0.02998539524	0.04415019579	0.04151793957	0.10712365277	0.04755764563	0.04058006999	0.04553677534	0.03329735	0.04556123153	0.04689504846	0.04861558768	0.04961375759	0.04380949507	0.05165237565	0.02631578947
I	0.02647292994	0.04168077597	0.04331972204	0.03581497257	0.10148059664	0.04834399858	0.04223831202	0.06243981985	0.04448683239	0.04591197386	0.0408481791	0.05212363668	0.03671271872	0.04733845047	0.04659812194	0.05583584082	0.0434686907	0.04328780303	0.04669572663	0.04327880904	0.03771219882	0.0405048317	0.04187106082	0.01955271177
J	0.01735152913	0.0453860453	0.04184551007	0.03864206213	0.03604825136	0.03851136407	0.04295197795	0.04602981372	0.0456859065	0.0418636315	0.05368583305	0.04951105061	0.10682279371	0.05330108602	0.04691840884	0.05044871353	0.0455068601	0.03878763654	0.03525985454	0.04526436497	0.04467949162	0.03756261717	0.04586346664	0.03633916555
K	0.02380952381	0.03810446618	0.03501983678	0.05344531689	0.09081793662	0.04852310953	0.07062970974	0.0528966668	0.04793569262	0.0556374808	0.03640774806	0.04918007012	0.03788751091	0.04908341511	0.04485969598	0.04451941938	0.04214381393	0.04773098219	0.04204460736	0.04566905282	0.04300981977	0.04403466836	0.05007136339	0.0186667083
L	0.01804528701	0.04202280713	0.04813029673	0.0514186547	0.035962384	0.04234699008	0.04719809363	0.04310092111	0.03537270147	0.04861806915	0.04681979482	0.04403904253	0.09943166055	0.04544850291	0.04973770825	0.04671605398	0.0389169986	0.04984057596	0.04596769114	0.04233749325	0.03164092405	0.04053282735	0.04162841471	0.05373134328
M	0.02182420229	0.0363218253	0.03328029602	0.10853713132	0.09429357061	0.04729817883	0.04584282025	0.0425842205	0.05547918074	0.05105514479	0.04072548807	0.04413540659	0.03621663185	0.03939501569	0.04977227607	0.05007928521	0.04495767417	0.05430968006	0.04336507285	0.04338836453	0.04655779339	0.04509155188	0.05198048964	0.01908387921
N	0.01753948035	0.02868339539	0.05132185675	0.04792142982	0.03609204499	0.04441066417	0.05207510952	0.04269326992	0.03929019207	0.04267680892	0.04903553599	0.04704747446	0.10418160288	0.05950960794	0.04528518622	0.04673453357	0.0370390741	0.0493872354	0.04291201038	0.04956421296	0.04481983819	0.04823237242	0.05393458499	0.02880242547
O	0.02190288562	0.05153602274	0.02888045187	0.04502574539	0.10752145001	0.05026160693	0.04518591114	0.04474910844	0.04472204317	0.04129916567	0.03691260102	0.04210987881	0.03589131218	0.0488456994	0.03673673748	0.04121411289	0.06549781977	0.04234631771	0.04738103137	0.04057251644	0.04309817688	0.04752647504	0.0440951065	0.01899380074
P	0.01866202512	0.04682861907	0.04921859369	0.04839875351	0.06396179955	0.05318309691	0.04773998466	0.04613990214	0.05651552456	0.04859899297	0.04839944975	0.03903441986	0.06140476496	0.0439448774	0.04926683583	0.05220791694	0.0506055622	0.05259023752	0.04578564761	0.0347003397	0.04628405586	0.05554823763	0.05009087383	0.01634330498
Plate information
Plate	Repeat	Barcode	Measured height	Chamber temperature at start	Chamber temperature at end	Humidity at start	Humidity at end	Ambient temperature at start	Ambient temperature at end	Group	Label	ScanX	ScanY	Measinfo	Kinetics	Measurement date
1	1	=""	14.85	24.33	24.36	31	31	23.6	23.53	1	Lilly FRET(1)	0	0	De=1st Ex=Top Em=Top Wdw=1 (14)	0	12-03-24 13:58:13
Background information
Plate	Label	Result	Signal	Flashes/Time	Meastime	MeasInfo
1	Lilly FRET	0	101	20	00:00:00.000	De=1st Ex=Top Em=Top Wdw=1 (14)
1	Lilly FRET	0	59	5	00:00:00.000	De=2nd Ex=Top Em=Top Wdw=1 (142)
Results for Lilly FRET(1) - channel 1 window 1 (Counts)
	01	02	03	04	05	06	07	08	09	10	11	12	13	14	15	16	17	18	19	20	21	22	23	24
A	405	6211	4431	5285	8681	6897	5165	8215	5046	6949	5578	6681	9327	8189	7653	6947	6871	7167	7764	7356	6452	8451	7592	2854
B	2408	6603	4186	4960	4976	7294	6626	5834	6935	6596	5730	6831	15577	5989	6321	4794	5779	5939	6212	6013	7494	6742	6453	85
C	191	4574	4351	5093	10862	8462	6552	6410	4753	6738	6143	5389	5333	6361	6330	6842	4656	7022	5882	7046	6558	6237	6251	2611
D	2263	7587	4703	6871	4570	6172	5200	5579	5312	5620	5396	6459	13692	7162	5920	5985	3799	7262	5667	6524	4859	5773	7004	78
E	111	5734	5201	6048	11922	5790	5599	6357	4816	6191	3884	6317	4525	5965	5938	6326	5647	5490	4475	5560	6020	6067	7124	2407
F	2326	5071	6424	6089	4429	5974	6198	4978	5612	6569	5874	5743	12669	7547	7557	6985	6367	4825	6350	5069	5442	6499	5320	66
G	118	5974	5532	5773	13368	5459	6484	6350	6527	5763	5792	6857	4565	6721	4261	6500	5900	6744	5737	6308	6204	6768	5121	2688
H	2237	6366	7326	4177	4669	5244	5774	4721	5278	3942	5705	5397	13746	6270	5230	6016	4781	5940	6067	6335	6474	5808	6813	63
I	133	5539	6047	4675	12913	6278	5437	8041	5784	5972	5182	7140	4746	6451	6064	7404	5727	5939	5999	5887	4874	5273	5514	2573
J	2295	5933	5440	5055	4626	5024	5532	6012	5915	5473	7349	6911	13529	6876	6046	6594	6010	5046	4528	5842	5804	4889	6031	54
K	112	5073	4643	7038	11684	6318	9176	6816	6178	7244	4667	6256	5166	6252	5728	5674	5443	6112	5414	5729	5453	5416	6420	2391
L	2492	5944	6321	6785	4654	5475	6140	5587	4586	6308	6056	5685	12544	5812	6362	6016	5061	6362	5839	5333	4009	5255	5396	54
M	145	4849	4497	14304	12208	6163	6000	5548	7143	6629	5261	5884	4663	5324	6393	6569	6235	6902	5497	5498	5793	5765	6618	2421
N	2389	3667	6678	6309	4743	5697	6728	5512	5108	5487	6640	5950	12933	7383	6150	5890	4714	6206	5687	6136	6044	5943	6906	57
O	189	7071	4024	5885	14261	6686	6086	5885	6036	5544	4933	5570	4779	6449	4916	5468	8652	5566	6427	5264	5709	6283	5840	2494
P	2466	6263	6642	6228	8546	7146	6410	6007	7552	6322	6509	5050	8147	5622	6582	6849	6769	7030	6229	4515	6092	7169	6587	171
Plate information
Plate	Repeat	Barcode	Measured height	Chamber temperature at start	Chamber temperature at end	Humidity at start	Humidity at end	Ambient temperature at start	Ambient temperature at end	Group	Label	ScanX	ScanY	Measinfo	Kinetics	Measurement date
1	1	=""	14.85	24.33	24.36	31	31	23.6	23.53	1	Lilly FRET(1)	0	0	De=2nd Ex=Top Em=Top Wdw=1 (142)	0	12-03-24 13:58:13
Background information
Plate	Label	Result	Signal	Flashes/Time	Meastime	MeasInfo
1	Lilly FRET	0	101	20	00:00:00.000	De=1st Ex=Top Em=Top Wdw=1 (14)
1	Lilly FRET	0	59	5	00:00:00.000	De=2nd Ex=Top Em=Top Wdw=1 (142)
Results for Lilly FRET(1) - channel 2 window 1 (Counts)
	01	02	03	04	05	06	07	08	09	10	11	12	13	14	15	16	17	18	19	20	21	22	23	24
A	21623	138862	134549	135155	132130	135284	136047	135895	136034	136817	140280	135960	135301	138953	134883	143748	134514	135520	137716	136883	131130	136700	136820	137268
B	137000	137001	145022	135538	130348	146097	134770	138036	136102	134207	138761	136577	132523	145233	135222	139055	135072	135418	135800	137932	136483	135818	134722	5150
C	7233	129186	133096	133388	126395	146408	132887	125060	132406	132670	131617	131664	140932	131734	132611	133599	128418	128656	131370	134339	132858	133509	131695	131295
D	130198	132120	132790	132271	130612	131952	131422	130747	131724	130198	128945	131152	126520	140996	131111	132079	130199	131758	131084	139718	130199	129502	130802	3969
E	4313	131234	132644	129924	141536	130793	140287	129480	131672	138748	128333	128849	128654	129681	128974	129166	129980	135707	129099	127720	127798	128593	128197	127937
F	131123	131062	129096	130128	129359	133377	145184	128699	128189	129509	126293	127309	123586	126787	127451	127724	128316	127672	126409	128704	125388	127000	126290	2244
G	4837	135106	133029	132636	130200	132925	131104	132205	131144	132432	132182	140862	134046	133010	133175	136404	134341	132050	132162	131813	133908	132078	131328	133343
H	133331	132012	139085	132593	131635	132528	130320	130749	137942	131464	129218	129992	128319	131840	128881	132113	143585	130374	129374	130308	130488	132574	131901	2394
I	5024	132891	139590	130532	127246	129861	128722	128780	130016	130075	126860	136982	129274	136274	130134	132603	131750	137198	128470	136025	129242	130182	131690	131593
J	132265	130723	130002	130816	128328	130455	128795	130611	129471	130734	136889	139585	126649	129003	128862	130707	132068	130093	128418	129064	129903	130156	131499	1486
K	4704	133134	132582	131686	128653	130206	129917	128855	128881	130200	128187	127206	136351	127375	127687	127450	129153	128051	128768	125446	126785	122994	128217	128089
L	138097	141447	131331	131956	129413	129289	130090	129626	129648	129746	129347	129090	126157	127881	127911	128778	130046	127647	127024	125964	126703	129648	129623	1005
M	6644	133501	135125	131789	129468	130301	130882	130283	128751	129840	129182	133317	128753	135144	128445	131172	138686	127086	126761	126716	124426	127851	127317	126861
N	136207	127844	130120	131653	131414	128280	129198	129107	130007	128571	135412	126468	124139	124064	135806	126031	127271	125660	132527	123799	134851	123216	128044	1979
O	8629	137205	139333	130703	132634	133024	134688	131511	134967	134240	133640	132273	133152	132028	133817	132673	132096	131440	135645	129743	132465	132200	132441	131306
P	132140	133743	134949	128681	133611	134366	134269	130191	133627	130085	134485	129373	132677	127933	133599	131187	133760	133675	136047	130114	131622	129059	131501	10463
Basic assay information
Assay ID:				19245
Assay Started:				12-03-24 13:53:19
Assay Finished:				12-03-24 13:58:20
Assay Exported:				12-03-24 13:58:20
Protocol ID:				100202
Protocol Name:				Lilly FRET_384
Serial#:				="1040204"
Protocol information
Protocol:
Protocol name				Lilly FRET_384
Number of assay repeats				1
Start assay repeat each				N/A
Number of plate repeats				1
Start plate repeat each				N/A
Is label meas. height used				Yes
Height of measurement				Defined in label
Is gripper height used				No
Mode of measurement				By Columns bi-directional
Rotated plate				No
Soft move				No
Protocol notes
Plate type:
Name of the plate type				384 OptiPlate
Number of rows				16
Number of columns				24
Number of the wells in the plate				384
Height of the plate				14.35 mm
Coordinates of corners:
384 OptiPlate + Lilly FRET
12.1 mm x------------------------------------------------------- x 115.6 mm
9 mm 9 mm
12.1 mm x------------------------------------------------------- x 115.6 mm
76.5 mm 76.5 mm
Platemap:
Plate				1
Group				1
	01	02	03	04	05	06	07	08	09	10	11	12	13	14	15	16	17	18	19	20	21	22	23	24
A	-	-	-	-	-	-	-	-	-	-	-	-	-	-	-	-	-	-	-	-	-	-	-	-
B	-	-	-	-	-	-	-	-	-	-	-	-	-	-	-	-	-	-	-	-	-	-	-	-
C	-	-	-	-	-	-	-	-	-	-	-	-	-	-	-	-	-	-	-	-	-	-	-	-
D	-	-	-	-	-	-	-	-	-	-	-	-	-	-	-	-	-	-	-	-	-	-	-	-
E	-	-	-	-	-	-	-	-	-	-	-	-	-	-	-	-	-	-	-	-	-	-	-	-
F	-	-	-	-	-	-	-	-	-	-	-	-	-	-	-	-	-	-	-	-	-	-	-	-
G	-	-	-	-	-	-	-	-	-	-	-	-	-	-	-	-	-	-	-	-	-	-	-	-
H	-	-	-	-	-	-	-	-	-	-	-	-	-	-	-	-	-	-	-	-	-	-	-	-
I	-	-	-	-	-	-	-	-	-	-	-	-	-	-	-	-	-	-	-	-	-	-	-	-
J	-	-	-	-	-	-	-	-	-	-	-	-	-	-	-	-	-	-	-	-	-	-	-	-
K	-	-	-	-	-	-	-	-	-	-	-	-	-	-	-	-	-	-	-	-	-	-	-	-
L	-	-	-	-	-	-	-	-	-	-	-	-	-	-	-	-	-	-	-	-	-	-	-	-
M	-	-	-	-	-	-	-	-	-	-	-	-	-	-	-	-	-	-	-	-	-	-	-	-
N	-	-	-	-	-	-	-	-	-	-	-	-	-	-	-	-	-	-	-	-	-	-	-	-
O	-	-	-	-	-	-	-	-	-	-	-	-	-	-	-	-	-	-	-	-	-	-	-	-
P	-	-	-	-	-	-	-	-	-	-	-	-	-	-	-	-	-	-	-	-	-	-	-	-
- - Undefined
Calculations:
Plate				1
Formula index				Calc 1
Formula name				Label ratio
Formula				Label ratio where X = Lilly FRET(1) channel 1 window 1 Y = Lilly FRET(1) channel 2 window 1
Auto export parameters:
Export format				Plate2
Include basic assay information				Yes
Place assay information at				End of file
Include basic plate information				Yes
Place plate information at				Beginning of plate
Include protocol information				Yes
Protocol info level				Large
Include error and warning information				Yes
Include background information				Yes
Add plate number to the file name				Yes
Each plate to separate file				No
Field separator to use				System
File name format				<DefaultDataFolder>\<Date>\<ProtocolName>_<AssayID>.csv
Operations:
Plate 1
Group 1
Measurement
Label				Lilly FRET(1)
Labels:
Lilly FRET				6000025
Light source				Laser
Top mirror				LANCE/DELFIA Bias
Bottom mirror				N/A
Exc. filter				N/A
Using of excitation filter				Top
Ems. filter				APC 665
Using of emission filter				Top
2nd ems. filter				Europium 615
Using of 2nd emission filter				Top
Measurement height				7.3 mm
Cycle				16600
Delay				30
Number of flashes				20
Number of flashes for 2nd detector				5
Number of sequence windows				1
Total time of windows				500
Excitation light				100%
Reference excitation light				100%
Reference AD gain				4
Reference signal				323509
Last edited				13-06-14 09:17:06
Last edited by				EnVision
Factory preset				No
Filters:
APC 665				205
Filter type				Emission
Description				M665 CWL=665nm BW=7 5nm Tmin=75%
Used with				Luminescence DELFIA - Time-resolved Fluorescence Fluorescence Intensity LANCE - Time-resolved Fluorescence
Last edited				26-02-19 14:51:38
Last edited by				Installation
Factory preset				Yes
Europium 615				203
Filter type				Emission
Description				M615 CWL=615nm BW=8 5nm Tmin=80%
Used with				Luminescence DELFIA - Time-resolved Fluorescence Fluorescence Intensity LANCE - Time-resolved FluorescenceLuminescence Absorbance DELFIA - Time-resolved Fluorescence Fluorescence Intensity LANCE - Time-resolved Fluorescence
Last edited				26-02-19 14:51:38
Last edited by				Installation
Factory preset				Yes
Mirror modules:
LANCE/DELFIA Bias				445
Used by				Top
Dual				No
Bias				Yes
Description				D400
Used with				Luminescence DELFIA - Time-resolved Fluorescence Fluorescence Intensity LANCE - Time-resolved Fluorescence
Last edited				26-02-19 14:51:38
Last edited by				Installation
Factory preset				Yes
Instrument:
Serial number				1040204
Nickname				EnVision
Normalization:
Notifications for plate 1 repeat 1:
WARNING: Plate height defined in the plate editor does not match the actual plate height. Measured height is 14.85 mm. Plate editor height is 14.35 mm. The results may be affected.
Exported with EnVision Workstation version 1.14.3049.528
