## Supplementary material for "Genome-wide arrayed CRISPR activation screen for prion protein modulators": Plate_LXXIV_A.csv

Plate information
Plate	Repeat	Barcode	Measured height	Chamber temperature at start	Chamber temperature at end	Humidity at start	Humidity at end	Ambient temperature at start	Ambient temperature at end	Formula	Measurement date
1	1	=""	N/A	N/A	N/A	N/A	N/A	N/A	N/A	Calc 1: Label ratio = X / Y where X = Lilly FRET(1) channel 1 window 1 Y = Lilly FRET(1) channel 2 window 1	12-03-24 14:04:25
Background information
Plate	Label	Result	Signal	Flashes/Time	Meastime	MeasInfo
1	Lilly FRET	0	121	20	00:00:00.000	De=1st Ex=Top Em=Top Wdw=1 (14)
1	Lilly FRET	0	66	5	00:00:00.000	De=2nd Ex=Top Em=Top Wdw=1 (142)
Calculated results: Calc 1: Label ratio = X / Y where X = Lilly FRET(1) channel 1 window 1 Y = Lilly FRET(1) channel 2 window 1
	01	02	03	04	05	06	07	08	09	10	11	12	13	14	15	16	17	18	19	20	21	22	23	24
A	0.03375718238	0.05226675495	0.04171477117	0.05398873664	0.06163571711	0.02896365014	0.04491687628	0.05031191495	0.03659282289	0.04672890981	0.04518289437	0.05124654765	0.0601018171	0.02997702571	0.04679751913	0.04910867971	0.04796339148	0.04980076686	0.05261547406	0.05226060117	0.05022577338	0.05178948987	0.03929661141	0.01912098958
B	0.02087249125	0.04700740858	0.03816215421	0.04541410874	0.03920605719	0.04271266492	0.04685926786	0.04629778027	0.04214165372	0.04705855482	0.04320933752	0.03372066702	0.11960605848	0.03910539105	0.05696257512	0.04247625586	0.0464166127	0.04600548723	0.05789485437	0.04819685211	0.04086735808	0.04245152095	0.05170433356	0.02726092601
C	0.02660596864	0.05478824176	0.04245842773	0.03977930606	0.10705377477	0.04860680635	0.04843773359	0.05964170891	0.04350405973	0.03889686773	0.03724878855	0.04300027408	0.05252952718	0.05234373774	0.05910182346	0.05344042499	0.05596473653	0.05050938903	0.03674317992	0.04952076677	0.04752016803	0.0389142166	0.05738812981	0.01928107301
D	0.01829605132	0.04305537642	0.04192528845	0.04133738144	0.03790229075	0.04769163929	0.05232869884	0.04689258379	0.04518722042	0.04811188811	0.05006168382	0.03310105853	0.09673389524	0.05231878028	0.05008356624	0.0425870749	0.06640317426	0.04223473066	0.04648871692	0.04173247984	0.04265797848	0.04330717531	0.03745763988	0.02051488335
E	0.02351195126	0.03714281519	0.03555512997	0.03769084323	0.09319107927	0.04712969255	0.03823799327	0.03079433516	0.04634475962	0.0502218863	0.05175850613	0.04307610391	0.02928528783	0.05012042576	0.05398569885	0.04811399832	0.03158888754	0.03446821649	0.04376971303	0.03483714436	0.04309239868	0.04875281732	0.05190188679	0.01982010486
F	0.01776383724	0.04675939394	0.052107322	0.0430324016	0.03875752622	0.04204113281	0.07903419661	0.04700981851	0.04399181618	0.05147187232	0.04870446432	0.05907483334	0.09178777879	0.04444706345	0.04685151876	0.04690493389	0.05096046525	0.04991129509	0.04853922576	0.0462272227	0.02956815041	0.05618064476	0.04822078447	0.03687396808
G	0.02659629515	0.03893130322	0.04357016179	0.05061977388	0.09778446492	0.04140439018	0.04857325243	0.04582554678	0.04797947879	0.04748665646	0.05069155067	0.04904467727	0.03419590578	0.05301954002	0.0469960692	0.05275033771	0.04861327076	0.04745969432	0.04060763902	0.03208304022	0.04411334429	0.04027053539	0.04767454976	0.01917318905
H	0.01940988779	0.03382067348	0.04830209672	0.03270876532	0.03648272205	0.04369187703	0.03799593993	0.04889636889	0.06026143103	0.04057567108	0.04329578746	0.04851589918	0.1030968674	0.05048740591	0.04607027695	0.04517112689	0.03402157026	0.04595433846	0.04838145631	0.03632857292	0.03900098425	0.03855576161	0.04310228348	0.02461257976
I	0.02295236598	0.04469273743	0.04253977045	0.04624247263	0.10463897706	0.04913824716	0.0332049399	0.03564960155	0.04899326333	0.03324988912	0.04491658134	0.05648859717	0.0434004407	0.032902694	0.04323810248	0.03817251856	0.03948793978	0.03982400986	0.07343885671	0.04611633303	0.04460015398	0.03407872509	0.04321205789	0.01953082293
J	0.01899053029	0.04835269542	0.03863977255	0.04224623763	0.03694237566	0.05118028475	0.0527624268	0.03935237065	0.03821767959	0.0504078045	0.04358562598	0.04690109095	0.10173285926	0.0335028118	0.04012763711	0.03523873676	0.04558631008	0.0459959559	0.05058528746	0.03840288583	0.04264509725	0.05076925439	0.05394482652	0.03084832905
K	0.0249239608	0.04926097425	0.04573457002	0.04892954396	0.08850707479	0.03908103289	0.04755606187	0.03959472475	0.04727261588	0.04200684377	0.04325885393	0.04165553665	0.03570592986	0.04398997618	0.05148585241	0.04192306526	0.0459328609	0.03460360489	0.04745605204	0.04091197158	0.03618135287	0.04875212244	0.04015774875	0.01880745748
L	0.019927733	0.05650992594	0.03381432353	0.04811594632	0.03773514062	0.04316415247	0.04402010648	0.04561682757	0.04510592313	0.05286783042	0.04700435072	0.05324024037	0.09563035625	0.03445440784	0.05271168343	0.04387544076	0.0472739638	0.05221541266	0.04988926797	0.04385701412	0.04477588581	0.04111576054	0.05885033579	0.0269266481
M	0.02669832146	0.03908918942	0.04587867622	0.04907989329	0.10730622024	0.04202869115	0.04722829299	0.03420429723	0.05277927685	0.04474241465	0.0462771341	0.04163001155	0.03625665111	0.04809528986	0.03253254411	0.03261691572	0.05529034987	0.03687973438	0.04976068658	0.06864572801	0.04666859814	0.04016845088	0.06932307497	0.01933810235
N	0.02162448621	0.05296046118	0.05235628719	0.04873134111	0.03970037453	0.04634864203	0.04187246855	0.04144058901	0.0575575508	0.04361073539	0.03736921877	0.04870813397	0.11224251905	0.04409519199	0.0470248828	0.04598444654	0.0339561415	0.05484079318	0.03105812788	0.03423448397	0.04352760428	0.04314319136	0.05262509907	0.02569055438
O	0.02400418422	0.04432212812	0.04153022693	0.04895492637	0.11146401561	0.03556617256	0.04233257756	0.039716958	0.04782052822	0.04600583991	0.0367431027	0.04589939741	0.03820404497	0.04004212651	0.04685945666	0.04944564981	0.03345199845	0.0346548238	0.03661700122	0.04829351413	0.04288193591	0.04729048979	0.04643870078	0.02149095734
P	0.01950642825	0.03792757478	0.04966859636	0.04490217578	0.04658751132	0.0315188351	0.03752942806	0.04248178065	0.04556017412	0.04592518924	0.04434993925	0.04088488501	0.05760492807	0.04650998159	0.04524741221	0.03778316121	0.03861998927	0.02715331041	0.0333362088	0.04674417364	0.03107871233	0.04357962697	0.050201196	0.02517827571
Plate information
Plate	Repeat	Barcode	Measured height	Chamber temperature at start	Chamber temperature at end	Humidity at start	Humidity at end	Ambient temperature at start	Ambient temperature at end	Group	Label	ScanX	ScanY	Measinfo	Kinetics	Measurement date
1	1	=""	14.85	24.33	24.36	30.8	31	23.31	23.43	1	Lilly FRET(1)	0	0	De=1st Ex=Top Em=Top Wdw=1 (14)	0	12-03-24 14:04:25
Background information
Plate	Label	Result	Signal	Flashes/Time	Meastime	MeasInfo
1	Lilly FRET	0	121	20	00:00:00.000	De=1st Ex=Top Em=Top Wdw=1 (14)
1	Lilly FRET	0	66	5	00:00:00.000	De=2nd Ex=Top Em=Top Wdw=1 (142)
Results for Lilly FRET(1) - channel 1 window 1 (Counts)
	01	02	03	04	05	06	07	08	09	10	11	12	13	14	15	16	17	18	19	20	21	22	23	24
A	1269	7578	5745	7305	8268	3937	6125	7444	4967	7027	6706	6921	8087	4071	6323	6562	6467	6624	6878	6925	6418	6736	5113	2549
B	2965	6529	5187	6177	5349	5824	6376	6933	5778	6181	5938	4469	15375	5214	7213	5568	6737	6221	7778	6403	5426	5659	6932	63
C	263	7172	5510	5119	13820	6273	6480	7847	5792	4550	4958	5648	6827	6671	7458	6760	6983	6703	4807	6448	5973	5019	7514	2543
D	2484	5675	5505	5487	4838	6257	6929	6292	5970	6536	6655	4356	12854	6664	7132	5803	8602	5635	6512	5522	5630	5767	4974	102
E	301	5059	4827	5088	12281	6173	5125	4114	6207	6711	6777	5663	3875	6451	7044	6314	4148	4577	5648	4566	5749	6446	6877	2631
F	2288	5947	6607	5493	4860	5693	10324	6162	5784	6779	6344	7550	11766	5657	6017	5974	6940	6330	6757	6048	3787	7260	6201	67
G	257	5390	6019	6877	12998	5670	6620	6204	6453	6388	6861	6502	4567	7725	6229	6990	6878	6226	5504	4287	5880	5460	6340	2555
H	2707	4615	6425	4338	4885	6056	5091	6566	8017	5416	5808	6373	13273	6821	6115	5955	4533	5964	6364	4879	5072	5052	5742	81
I	292	5936	5530	6197	13879	6566	4431	4724	6509	4423	5966	7255	5771	4271	5683	4963	5540	5105	9219	5863	5735	4418	5625	2501
J	2601	6597	5178	4003	4871	6654	7046	5092	5003	6681	5754	6741	13133	4349	5244	4499	5850	6028	6642	4961	5499	6613	6981	96
K	295	6649	5991	6253	11647	5173	6220	5221	6173	5917	5692	5458	4731	5670	7242	5532	6015	4621	6128	5229	4623	6288	5183	2412
L	2752	7737	4586	6497	5025	5903	5920	6133	6428	7420	6223	7389	12654	4484	6615	5898	6256	7046	6668	5548	5722	5414	7361	87
M	641	5538	6151	6513	13794	5587	6872	4494	6846	5726	6127	5442	4763	6194	4221	4313	7320	4854	6633	8690	5960	5103	8758	2460
N	3346	7221	7207	6699	5459	6362	5841	5606	8526	6126	5079	6617	14925	5920	6520	6327	4667	7387	4244	4693	5638	5643	6839	133
O	872	6458	5796	6975	15652	5077	6124	5669	6770	6255	5190	6444	5444	5475	6689	7042	4050	4799	5011	6717	6103	6806	6664	3029
P	132	3251	5920	4955	3755	3433	3523	4949	4176	4156	3942	3785	6415	3942	4498	2667	4031	2156	3478	5259	3351	6075	7186	745
Plate information
Plate	Repeat	Barcode	Measured height	Chamber temperature at start	Chamber temperature at end	Humidity at start	Humidity at end	Ambient temperature at start	Ambient temperature at end	Group	Label	ScanX	ScanY	Measinfo	Kinetics	Measurement date
1	1	=""	14.85	24.33	24.36	30.8	31	23.31	23.43	1	Lilly FRET(1)	0	0	De=2nd Ex=Top Em=Top Wdw=1 (142)	0	12-03-24 14:04:25
Background information
Plate	Label	Result	Signal	Flashes/Time	Meastime	MeasInfo
1	Lilly FRET	0	121	20	00:00:00.000	De=1st Ex=Top Em=Top Wdw=1 (14)
1	Lilly FRET	0	66	5	00:00:00.000	De=2nd Ex=Top Em=Top Wdw=1 (142)
Results for Lilly FRET(1) - channel 2 window 1 (Counts)
	01	02	03	04	05	06	07	08	09	10	11	12	13	14	15	16	17	18	19	20	21	22	23	24
A	37592	144987	137721	135306	134143	135929	136363	147957	135737	150378	148419	135053	134555	135804	135114	133622	134832	133010	130722	132509	127783	130065	130113	133309
B	142053	138893	135920	136015	136433	136353	136067	149748	137109	131347	137424	132530	128547	133332	126627	131085	145142	135223	134347	132851	132771	133305	134070	2311
C	9885	130904	129774	128685	129094	129056	133780	131569	133137	116976	133105	131348	129965	127446	126189	126496	124775	132708	130827	130208	125694	128976	130933	131891
D	135767	131807	131305	132737	127644	131197	132413	134179	132117	135850	132936	131597	132880	127373	142402	136262	129542	133421	140077	132319	131980	133165	132790	4972
E	12802	136204	135761	134993	131783	130979	134029	133596	133931	133627	130935	131465	132319	128710	130479	131230	131312	132789	129039	131067	133411	132218	132500	132744
F	128801	127183	126796	127648	125395	135415	130627	131079	131479	131703	130255	127804	128187	127275	128427	127364	136184	126825	139207	130832	128077	129226	128596	1817
G	9663	138449	138145	135856	132925	136942	136289	135383	134495	134522	135348	132573	133554	145701	132543	132511	141484	131185	135541	133622	133293	135583	132985	133259
H	139465	136455	133017	132625	133899	138607	133988	134284	133037	133479	134147	131359	128743	135103	132732	131832	133239	129781	131538	134302	130048	131031	133218	3291
I	12722	132818	129996	134011	132637	133623	133444	132512	132855	133023	132824	128433	132971	129807	131435	130015	140296	128189	125533	127135	128587	129641	130172	128054
J	136963	136435	134007	94754	131854	130011	133542	129395	130908	132539	132016	143728	129093	129810	130683	127672	128328	131055	131303	129183	128948	130256	129410	3112
K	11836	134975	130995	127796	131594	132366	130793	131861	130583	140858	131580	131027	132499	128893	140660	131956	130952	133541	129130	127811	127773	128979	129066	128247
L	138099	136914	135623	135028	133165	136757	134484	134446	142509	140350	132392	138786	132322	130143	125494	134426	132335	134941	133656	126502	127792	131677	125080	3231
M	24009	141676	134071	132702	128548	132933	145506	131387	129710	127977	132398	130723	131369	128786	129747	132232	132392	131617	133298	126592	127709	127040	126336	127210
N	154732	136347	137653	137468	137505	137264	139495	135278	148130	140470	135914	135850	132971	134255	138650	137590	137442	134699	136647	137084	129527	130797	129957	5177
O	36327	145706	139561	142478	140422	142748	144664	142735	141571	135961	141251	140394	142498	136731	142746	142419	121069	138480	136849	139087	142321	143919	143501	140943
P	6767	85716	119190	110351	80601	108919	93873	116497	91659	90495	88884	92577	111362	84756	99409	70587	104376	79401	104331	112506	107823	139400	143144	29589
Basic assay information
Assay ID:				19246
Assay Started:				12-03-24 13:59:30
Assay Finished:				12-03-24 14:04:32
Assay Exported:				12-03-24 14:04:33
Protocol ID:				100202
Protocol Name:				Lilly FRET_384
Serial#:				="1040204"
Protocol information
Protocol:
Protocol name				Lilly FRET_384
Number of assay repeats				1
Start assay repeat each				N/A
Number of plate repeats				1
Start plate repeat each				N/A
Is label meas. height used				Yes
Height of measurement				Defined in label
Is gripper height used				No
Mode of measurement				By Columns bi-directional
Rotated plate				No
Soft move				No
Protocol notes
Plate type:
Name of the plate type				384 OptiPlate
Number of rows				16
Number of columns				24
Number of the wells in the plate				384
Height of the plate				14.35 mm
Coordinates of corners:
384 OptiPlate + Lilly FRET
12.1 mm x------------------------------------------------------- x 115.6 mm
9 mm 9 mm
12.1 mm x------------------------------------------------------- x 115.6 mm
76.5 mm 76.5 mm
Platemap:
Plate				1
Group				1
	01	02	03	04	05	06	07	08	09	10	11	12	13	14	15	16	17	18	19	20	21	22	23	24
A	-	-	-	-	-	-	-	-	-	-	-	-	-	-	-	-	-	-	-	-	-	-	-	-
B	-	-	-	-	-	-	-	-	-	-	-	-	-	-	-	-	-	-	-	-	-	-	-	-
C	-	-	-	-	-	-	-	-	-	-	-	-	-	-	-	-	-	-	-	-	-	-	-	-
D	-	-	-	-	-	-	-	-	-	-	-	-	-	-	-	-	-	-	-	-	-	-	-	-
E	-	-	-	-	-	-	-	-	-	-	-	-	-	-	-	-	-	-	-	-	-	-	-	-
F	-	-	-	-	-	-	-	-	-	-	-	-	-	-	-	-	-	-	-	-	-	-	-	-
G	-	-	-	-	-	-	-	-	-	-	-	-	-	-	-	-	-	-	-	-	-	-	-	-
H	-	-	-	-	-	-	-	-	-	-	-	-	-	-	-	-	-	-	-	-	-	-	-	-
I	-	-	-	-	-	-	-	-	-	-	-	-	-	-	-	-	-	-	-	-	-	-	-	-
J	-	-	-	-	-	-	-	-	-	-	-	-	-	-	-	-	-	-	-	-	-	-	-	-
K	-	-	-	-	-	-	-	-	-	-	-	-	-	-	-	-	-	-	-	-	-	-	-	-
L	-	-	-	-	-	-	-	-	-	-	-	-	-	-	-	-	-	-	-	-	-	-	-	-
M	-	-	-	-	-	-	-	-	-	-	-	-	-	-	-	-	-	-	-	-	-	-	-	-
N	-	-	-	-	-	-	-	-	-	-	-	-	-	-	-	-	-	-	-	-	-	-	-	-
O	-	-	-	-	-	-	-	-	-	-	-	-	-	-	-	-	-	-	-	-	-	-	-	-
P	-	-	-	-	-	-	-	-	-	-	-	-	-	-	-	-	-	-	-	-	-	-	-	-
- - Undefined
Calculations:
Plate				1
Formula index				Calc 1
Formula name				Label ratio
Formula				Label ratio where X = Lilly FRET(1) channel 1 window 1 Y = Lilly FRET(1) channel 2 window 1
Auto export parameters:
Export format				Plate2
Include basic assay information				Yes
Place assay information at				End of file
Include basic plate information				Yes
Place plate information at				Beginning of plate
Include protocol information				Yes
Protocol info level				Large
Include error and warning information				Yes
Include background information				Yes
Add plate number to the file name				Yes
Each plate to separate file				No
Field separator to use				System
File name format				<DefaultDataFolder>\<Date>\<ProtocolName>_<AssayID>.csv
Operations:
Plate 1
Group 1
Measurement
Label				Lilly FRET(1)
Labels:
Lilly FRET				6000025
Light source				Laser
Top mirror				LANCE/DELFIA Bias
Bottom mirror				N/A
Exc. filter				N/A
Using of excitation filter				Top
Ems. filter				APC 665
Using of emission filter				Top
2nd ems. filter				Europium 615
Using of 2nd emission filter				Top
Measurement height				7.3 mm
Cycle				16600
Delay				30
Number of flashes				20
Number of flashes for 2nd detector				5
Number of sequence windows				1
Total time of windows				500
Excitation light				100%
Reference excitation light				100%
Reference AD gain				4
Reference signal				323509
Last edited				13-06-14 09:17:06
Last edited by				EnVision
Factory preset				No
Filters:
APC 665				205
Filter type				Emission
Description				M665 CWL=665nm BW=7 5nm Tmin=75%
Used with				Luminescence DELFIA - Time-resolved Fluorescence Fluorescence Intensity LANCE - Time-resolved Fluorescence
Last edited				26-02-19 14:51:38
Last edited by				Installation
Factory preset				Yes
Europium 615				203
Filter type				Emission
Description				M615 CWL=615nm BW=8 5nm Tmin=80%
Used with				Luminescence DELFIA - Time-resolved Fluorescence Fluorescence Intensity LANCE - Time-resolved FluorescenceLuminescence Absorbance DELFIA - Time-resolved Fluorescence Fluorescence Intensity LANCE - Time-resolved Fluorescence
Last edited				26-02-19 14:51:38
Last edited by				Installation
Factory preset				Yes
Mirror modules:
LANCE/DELFIA Bias				445
Used by				Top
Dual				No
Bias				Yes
Description				D400
Used with				Luminescence DELFIA - Time-resolved Fluorescence Fluorescence Intensity LANCE - Time-resolved Fluorescence
Last edited				26-02-19 14:51:38
Last edited by				Installation
Factory preset				Yes
Instrument:
Serial number				1040204
Nickname				EnVision
Normalization:
Notifications for plate 1 repeat 1:
WARNING: Plate height defined in the plate editor does not match the actual plate height. Measured height is 14.85 mm. Plate editor height is 14.35 mm. The results may be affected.
Exported with EnVision Workstation version 1.14.3049.528
