## Supplementary material for "Genome-wide arrayed CRISPR activation screen for prion protein modulators": Plate_LXXIV_B.csv

Plate information
Plate	Repeat	Barcode	Measured height	Chamber temperature at start	Chamber temperature at end	Humidity at start	Humidity at end	Ambient temperature at start	Ambient temperature at end	Formula	Measurement date
1	1	=""	N/A	N/A	N/A	N/A	N/A	N/A	N/A	Calc 1: Label ratio = X / Y where X = Lilly FRET(1) channel 1 window 1 Y = Lilly FRET(1) channel 2 window 1	12-03-24 14:10:30
Background information
Plate	Label	Result	Signal	Flashes/Time	Meastime	MeasInfo
1	Lilly FRET	0	132	20	00:00:00.000	De=1st Ex=Top Em=Top Wdw=1 (14)
1	Lilly FRET	0	52	5	00:00:00.000	De=2nd Ex=Top Em=Top Wdw=1 (142)
Calculated results: Calc 1: Label ratio = X / Y where X = Lilly FRET(1) channel 1 window 1 Y = Lilly FRET(1) channel 2 window 1
	01	02	03	04	05	06	07	08	09	10	11	12	13	14	15	16	17	18	19	20	21	22	23	24
A	0.02395359304	0.0517181225	0.04319023331	0.05560055916	0.06508371112	0.03334437285	0.04697483277	0.05403730984	0.0371891245	0.04355987412	0.04639205808	0.05423668269	0.06153799994	0.03197359562	0.04796168363	0.04335605212	0.05229205216	0.05791766599	0.05733883087	0.04972617413	0.04533987602	0.04766856557	0.03538344143	0.02015379542
B	0.01857674238	0.04468303408	0.03654597245	0.04294184098	0.03368012434	0.03723300607	0.0460645277	0.04496672865	0.04590144427	0.05142870465	0.04669248833	0.02824534276	0.10881280528	0.03178652744	0.05259524258	0.03502163101	0.0454778214	0.0499475887	0.06027186864	0.04641961011	0.03777330138	0.04018575944	0.04958836655	0.01622928177
C	0.01897637795	0.05344890661	0.04424792699	0.04026882739	0.1041754732	0.04626112459	0.05027673057	0.05928983536	0.04032728949	0.04278563791	0.04696781434	0.04698290678	0.043767474	0.04728403141	0.05638589094	0.05154110265	0.05523232645	0.04798085963	0.03578421548	0.05500207224	0.05258103823	0.04287495475	0.05487331905	0.01953680842
D	0.01806110846	0.03795622599	0.03629700659	0.03762766665	0.03538229276	0.04632016696	0.04863675529	0.04763814988	0.0482325204	0.05511570778	0.05245465916	0.03953765846	0.1113250882	0.04878688727	0.05500824225	0.04194223778	0.05220181473	0.04473600773	0.04185605769	0.04121088976	0.04550289197	0.04313282086	0.04305704236	0.02113352546
E	0.02139726734	0.04477178169	0.04773643753	0.04299689262	0.10258673257	0.04021676021	0.0379697971	0.02848516571	0.0440813017	0.04623740054	0.05571367582	0.05044876298	0.03728883226	0.04739462226	0.04704829358	0.05449814068	0.03245882951	0.03744762837	0.04124769615	0.03584754895	0.04136095414	0.05294944147	0.05063512455	0.01883953989
F	0.01667154833	0.04538210279	0.05220354674	0.044280	0.03994900818	0.04424079009	0.06235249215	0.04525484678	0.04757803207	0.05509214513	0.04493961612	0.04530977417	0.09822643323	0.05035313002	0.04574149618	0.04241292905	0.05121732566	0.04476366642	0.05370033166	0.04528482078	0.03150109209	0.05506487416	0.05162443918	0.02311985118
G	0.02155730946	0.04003179789	0.04616060961	0.05060039385	0.10181763981	0.04239985232	0.04978131272	0.04548341066	0.04581065134	0.05309693114	0.04976343621	0.04853497515	0.03189031357	0.04934754849	0.04926142483	0.04986222776	0.04390508132	0.04464981234	0.03949243198	0.0390275112	0.04355761864	0.03952190041	0.04533732013	0.01937767004
H	0.01760745351	0.0316320315	0.045068109	0.03228965744	0.03925347477	0.04549695063	0.04332928619	0.04784275691	0.05784613065	0.03539193349	0.04119703731	0.04314624494	0.10260826582	0.03864965081	0.04139182058	0.03997441878	0.04394136911	0.04039719838	0.04589658264	0.03566496183	0.03783036006	0.03419542607	0.0346047416	0.02616341411
I	0.02035376787	0.04365902847	0.04075917626	0.05153477012	0.10209291628	0.04904784295	0.03219414803	0.03410783211	0.04406884953	0.03076328707	0.04425395334	0.04492959606	0.04342248733	0.02977547496	0.04398372856	0.03703703704	0.03707925796	0.03463024283	0.06392078471	0.04242489419	0.04250324145	0.03004171194	0.04045428296	0.02029567254
J	0.01773972706	0.04450658017	0.03594595617	0.04102587231	0.03395656913	0.05317675353	0.05250130677	0.03793437102	0.03746533202	0.05306675276	0.04700589513	0.04349773361	0.0873556434	0.0314415256	0.03922330399	0.03530063218	0.04518356543	0.04801888881	0.0470805249	0.0434990735	0.04032401431	0.04879372139	0.05184445116	0.02030721166
K	0.0223379471	0.04629289055	0.04438077816	0.04496479624	0.10295987209	0.03988665249	0.04851011743	0.03797305856	0.0505439119	0.04577849575	0.04367406295	0.05575768237	0.0345526888	0.03312515497	0.05393740657	0.04752505547	0.04783285072	0.03452947244	0.04502130654	0.03899364226	0.03904747933	0.04986461921	0.04252767528	0.02002596103
L	0.01768789662	0.03808592314	0.03075147549	0.04626347186	0.03416659459	0.04996494904	0.05024048035	0.04252549527	0.04853510491	0.05227938101	0.04708457089	0.05476902782	0.10355200927	0.03678352854	0.05646460091	0.05205000758	0.04294291646	0.05393571188	0.04658839326	0.04326445695	0.04042439642	0.0443565993	0.05554187761	0.02139477474
M	0.02299425144	0.04137165926	0.04945399584	0.04703691033	0.10046061686	0.0441510869	0.04425527985	0.03026655202	0.04637692337	0.04318121414	0.04475910204	0.04140861696	0.03365537086	0.04937582542	0.03695683327	0.03178452061	0.05574118704	0.03599258767	0.04961708053	0.06223644149	0.04683952486	0.03760675544	0.06736150539	0.01901009372
N	0.01800475685	0.05518372447	0.05602630284	0.05589001225	0.03522934668	0.04672776067	0.04174613106	0.03943062576	0.0515595507	0.05005008892	0.0338031673	0.04428361522	0.11070903447	0.04838735316	0.05285841148	0.05090556756	0.03312737528	0.04937173099	0.0284838623	0.0319592737	0.04923167752	0.05419963107	0.05458919895	0.03057099545
O	0.02104701488	0.05113636364	0.04789828061	0.05668341264	0.10428717376	0.03821847051	0.04172338495	0.03407744408	0.03843286496	0.04279053803	0.0350786106	0.03519419238	0.03106310746	0.0319783443	0.04234406008	0.05292092934	0.03279786829	0.03574854835	0.03969930832	0.04286980658	0.03814241395	0.05127129832	0.04579773874	0.0220206861
P	0.02081079266	0.05766226811	0.05884866658	0.04508012145	0.05806092479	0.03571481095	0.04606600568	0.04462428088	0.04775697311	0.0502419947	0.0531049058	0.04690241186	0.06959263768	0.06095870996	0.05465598668	0.0523230636	0.04033709145	0.0333477466	0.03719093015	0.0449325005	0.03725192211	0.04527092264	0.04943859278	0.02036508134
Plate information
Plate	Repeat	Barcode	Measured height	Chamber temperature at start	Chamber temperature at end	Humidity at start	Humidity at end	Ambient temperature at start	Ambient temperature at end	Group	Label	ScanX	ScanY	Measinfo	Kinetics	Measurement date
1	1	=""	14.85	24.33	24.31	30.8	30.8	23.41	23.43	1	Lilly FRET(1)	0	0	De=1st Ex=Top Em=Top Wdw=1 (14)	0	12-03-24 14:10:30
Background information
Plate	Label	Result	Signal	Flashes/Time	Meastime	MeasInfo
1	Lilly FRET	0	132	20	00:00:00.000	De=1st Ex=Top Em=Top Wdw=1 (14)
1	Lilly FRET	0	52	5	00:00:00.000	De=2nd Ex=Top Em=Top Wdw=1 (142)
Results for Lilly FRET(1) - channel 1 window 1 (Counts)
	01	02	03	04	05	06	07	08	09	10	11	12	13	14	15	16	17	18	19	20	21	22	23	24
A	479	6967	5809	7756	8700	4430	6264	7065	4972	5523	6262	7288	8204	4369	6519	5846	7263	7631	7440	6592	5895	6326	4637	2689
B	2582	6097	4978	5816	4529	4968	6165	6021	6172	6618	6124	3836	14235	4286	6704	4760	6128	6528	7613	6253	5138	5391	6445	94
C	241	7159	5619	5099	13308	5931	6268	7584	5249	5522	5859	6014	5573	6069	7168	6530	6930	6277	4642	6901	6516	5330	7145	2540
D	2462	5128	4883	4981	4617	6037	6322	6294	6301	7045	6710	5302	14105	6322	7041	5549	6898	5926	5433	5395	5861	5684	5631	66
E	166	5854	6061	5604	12786	5195	4918	3755	5654	5968	7047	6464	4536	6074	6045	6932	4214	4898	5304	4890	5299	6821	6661	2442
F	2106	5752	6541	5535	4920	5595	8005	5789	5800	6783	5645	5662	12057	6274	5898	5044	6513	5687	6606	5785	3995	7045	6294	87
G	183	5489	6300	6835	12979	5742	6647	6088	6017	6810	6437	6543	3768	6531	6403	6605	5917	6305	5294	5002	5799	5274	6065	2590
H	2419	4466	6091	4319	5092	6535	5817	6314	7673	4427	5373	5571	13285	5097	5522	5313	5528	5785	6041	4700	4977	4547	4627	122
I	168	5975	5429	6583	13317	6676	4257	4489	5817	4061	5653	5785	5416	3879	5709	4811	4879	4518	8250	5523	5540	3954	5254	2791
J	2358	5969	4749	5458	4455	6987	6830	4979	4701	6739	6060	5633	11248	4140	5048	4590	5889	6508	6049	5634	5217	6385	6694	78
K	163	6167	5871	5901	13201	5194	6341	4437	6398	5781	5586	6973	4481	4275	6711	6212	6211	4486	5758	5017	5057	6501	5532	2561
L	2372	5179	4210	6499	4345	6486	6560	5521	6093	6625	6024	6975	12874	4670	7012	6524	5357	6898	5829	5490	5075	5689	7219	104
M	184	5370	6544	6187	12628	5689	5750	3168	6013	5524	5810	5262	4351	6281	4642	3880	6823	4545	6414	7645	5694	4694	8305	2422
N	2324	7066	7174	7297	4652	6129	5538	5133	6665	6445	4348	5666	13553	6088	6488	6147	4123	6381	3606	3999	6004	6611	7011	121
O	355	6876	6502	7695	14189	5098	5885	4659	5413	5984	4797	4848	4337	4241	5441	6642	4308	4956	5355	5900	5213	6602	5999	2904
P	2789	7752	8125	6206	7927	4857	6277	6027	6282	6706	7086	6149	9203	7742	7615	6766	5313	4396	4896	5798	4976	5861	6543	164
Plate information
Plate	Repeat	Barcode	Measured height	Chamber temperature at start	Chamber temperature at end	Humidity at start	Humidity at end	Ambient temperature at start	Ambient temperature at end	Group	Label	ScanX	ScanY	Measinfo	Kinetics	Measurement date
1	1	=""	14.85	24.33	24.31	30.8	30.8	23.41	23.43	1	Lilly FRET(1)	0	0	De=2nd Ex=Top Em=Top Wdw=1 (142)	0	12-03-24 14:10:30
Background information
Plate	Label	Result	Signal	Flashes/Time	Meastime	MeasInfo
1	Lilly FRET	0	132	20	00:00:00.000	De=1st Ex=Top Em=Top Wdw=1 (14)
1	Lilly FRET	0	52	5	00:00:00.000	De=2nd Ex=Top Em=Top Wdw=1 (142)
Results for Lilly FRET(1) - channel 2 window 1 (Counts)
	01	02	03	04	05	06	07	08	09	10	11	12	13	14	15	16	17	18	19	20	21	22	23	24
A	19997	134711	134498	139495	133674	132856	133348	130743	133695	126791	134980	134374	133316	136644	135921	134837	138893	131756	129755	132566	130018	132708	131050	133424
B	138991	136450	136212	135439	134471	133430	133834	133899	134462	128683	131156	135810	130821	134837	127464	135916	134747	130697	126311	134706	136022	134152	129970	5792
C	12700	133941	126989	126624	127746	128207	124670	127914	130160	129062	124745	128004	127332	128352	127124	126695	125470	130823	129722	125468	123923	124315	130209	130011
D	136315	135103	134529	132376	130489	130332	129984	132121	130638	127822	127920	134100	126701	129584	127999	132301	132141	132466	129802	130912	128805	131779	130780	3123
E	7758	130752	126968	130335	124636	129175	129524	131823	128263	129073	126486	128130	121645	128158	128485	127197	129826	130796	128589	136411	128116	128821	131549	129621
F	126323	126746	125298	125000	123157	126467	128383	127920	121905	123121	125613	124962	122747	124600	128942	118926	127164	127045	123016	127747	126821	127940	121919	3763
G	8489	137116	136480	135078	127473	135425	133524	133851	131345	128256	129352	134810	118155	132347	129980	132465	134768	141210	134051	128166	133134	133445	133775	133659
H	137385	141186	135151	133758	129721	143636	134251	131974	132645	125085	130422	129119	129473	131877	133408	132910	125804	143203	131622	131782	131561	132971	133710	4663
I	8254	136856	133197	127739	130440	136112	132229	131612	131998	132008	127740	128757	124728	130275	129798	129897	131583	130464	129066	130183	130343	131617	129875	137517
J	132922	134115	132115	133038	131197	131392	130092	131253	125476	126991	128920	129501	128761	131673	128699	130026	130335	135530	128482	129520	129377	130857	129117	3841
K	7297	133217	132287	131236	128215	130219	130715	116846	126583	126282	127902	125059	129686	129056	124422	130710	129848	129918	127895	128662	129509	130373	130080	127884
L	134103	135982	136904	140478	127171	129811	130572	129828	125538	126723	127940	127353	124324	126959	124184	125341	124747	127893	125117	126894	125543	128256	129974	4861
M	8002	129799	132325	131535	125701	128853	129928	104670	129655	127926	129806	127075	129281	127208	125606	122072	122405	126276	129270	122838	121564	124818	123290	127406
N	129077	128045	128047	130560	132049	131164	132659	130178	129268	128771	128627	127948	122420	125818	122743	120753	124459	129244	126598	125128	121954	121975	128432	3958
O	16867	134464	135746	135754	136057	133391	141048	136718	140843	139844	136750	137750	139619	132621	128495	125508	131350	138635	134889	137626	136672	128766	130989	131876
P	134017	134438	138066	137666	136529	135994	136261	135061	131541	133474	133434	131102	132241	127004	139326	129312	131715	131823	131645	129038	133577	129465	132346	8053
Basic assay information
Assay ID:				19247
Assay Started:				12-03-24 14:05:37
Assay Finished:				12-03-24 14:10:38
Assay Exported:				12-03-24 14:10:38
Protocol ID:				100202
Protocol Name:				Lilly FRET_384
Serial#:				="1040204"
Protocol information
Protocol:
Protocol name				Lilly FRET_384
Number of assay repeats				1
Start assay repeat each				N/A
Number of plate repeats				1
Start plate repeat each				N/A
Is label meas. height used				Yes
Height of measurement				Defined in label
Is gripper height used				No
Mode of measurement				By Columns bi-directional
Rotated plate				No
Soft move				No
Protocol notes
Plate type:
Name of the plate type				384 OptiPlate
Number of rows				16
Number of columns				24
Number of the wells in the plate				384
Height of the plate				14.35 mm
Coordinates of corners:
384 OptiPlate + Lilly FRET
12.1 mm x------------------------------------------------------- x 115.6 mm
9 mm 9 mm
12.1 mm x------------------------------------------------------- x 115.6 mm
76.5 mm 76.5 mm
Platemap:
Plate				1
Group				1
	01	02	03	04	05	06	07	08	09	10	11	12	13	14	15	16	17	18	19	20	21	22	23	24
A	-	-	-	-	-	-	-	-	-	-	-	-	-	-	-	-	-	-	-	-	-	-	-	-
B	-	-	-	-	-	-	-	-	-	-	-	-	-	-	-	-	-	-	-	-	-	-	-	-
C	-	-	-	-	-	-	-	-	-	-	-	-	-	-	-	-	-	-	-	-	-	-	-	-
D	-	-	-	-	-	-	-	-	-	-	-	-	-	-	-	-	-	-	-	-	-	-	-	-
E	-	-	-	-	-	-	-	-	-	-	-	-	-	-	-	-	-	-	-	-	-	-	-	-
F	-	-	-	-	-	-	-	-	-	-	-	-	-	-	-	-	-	-	-	-	-	-	-	-
G	-	-	-	-	-	-	-	-	-	-	-	-	-	-	-	-	-	-	-	-	-	-	-	-
H	-	-	-	-	-	-	-	-	-	-	-	-	-	-	-	-	-	-	-	-	-	-	-	-
I	-	-	-	-	-	-	-	-	-	-	-	-	-	-	-	-	-	-	-	-	-	-	-	-
J	-	-	-	-	-	-	-	-	-	-	-	-	-	-	-	-	-	-	-	-	-	-	-	-
K	-	-	-	-	-	-	-	-	-	-	-	-	-	-	-	-	-	-	-	-	-	-	-	-
L	-	-	-	-	-	-	-	-	-	-	-	-	-	-	-	-	-	-	-	-	-	-	-	-
M	-	-	-	-	-	-	-	-	-	-	-	-	-	-	-	-	-	-	-	-	-	-	-	-
N	-	-	-	-	-	-	-	-	-	-	-	-	-	-	-	-	-	-	-	-	-	-	-	-
O	-	-	-	-	-	-	-	-	-	-	-	-	-	-	-	-	-	-	-	-	-	-	-	-
P	-	-	-	-	-	-	-	-	-	-	-	-	-	-	-	-	-	-	-	-	-	-	-	-
- - Undefined
Calculations:
Plate				1
Formula index				Calc 1
Formula name				Label ratio
Formula				Label ratio where X = Lilly FRET(1) channel 1 window 1 Y = Lilly FRET(1) channel 2 window 1
Auto export parameters:
Export format				Plate2
Include basic assay information				Yes
Place assay information at				End of file
Include basic plate information				Yes
Place plate information at				Beginning of plate
Include protocol information				Yes
Protocol info level				Large
Include error and warning information				Yes
Include background information				Yes
Add plate number to the file name				Yes
Each plate to separate file				No
Field separator to use				System
File name format				<DefaultDataFolder>\<Date>\<ProtocolName>_<AssayID>.csv
Operations:
Plate 1
Group 1
Measurement
Label				Lilly FRET(1)
Labels:
Lilly FRET				6000025
Light source				Laser
Top mirror				LANCE/DELFIA Bias
Bottom mirror				N/A
Exc. filter				N/A
Using of excitation filter				Top
Ems. filter				APC 665
Using of emission filter				Top
2nd ems. filter				Europium 615
Using of 2nd emission filter				Top
Measurement height				7.3 mm
Cycle				16600
Delay				30
Number of flashes				20
Number of flashes for 2nd detector				5
Number of sequence windows				1
Total time of windows				500
Excitation light				100%
Reference excitation light				100%
Reference AD gain				4
Reference signal				323509
Last edited				13-06-14 09:17:06
Last edited by				EnVision
Factory preset				No
Filters:
APC 665				205
Filter type				Emission
Description				M665 CWL=665nm BW=7 5nm Tmin=75%
Used with				Luminescence DELFIA - Time-resolved Fluorescence Fluorescence Intensity LANCE - Time-resolved Fluorescence
Last edited				26-02-19 14:51:38
Last edited by				Installation
Factory preset				Yes
Europium 615				203
Filter type				Emission
Description				M615 CWL=615nm BW=8 5nm Tmin=80%
Used with				Luminescence DELFIA - Time-resolved Fluorescence Fluorescence Intensity LANCE - Time-resolved FluorescenceLuminescence Absorbance DELFIA - Time-resolved Fluorescence Fluorescence Intensity LANCE - Time-resolved Fluorescence
Last edited				26-02-19 14:51:38
Last edited by				Installation
Factory preset				Yes
Mirror modules:
LANCE/DELFIA Bias				445
Used by				Top
Dual				No
Bias				Yes
Description				D400
Used with				Luminescence DELFIA - Time-resolved Fluorescence Fluorescence Intensity LANCE - Time-resolved Fluorescence
Last edited				26-02-19 14:51:38
Last edited by				Installation
Factory preset				Yes
Instrument:
Serial number				1040204
Nickname				EnVision
Normalization:
Notifications for plate 1 repeat 1:
WARNING: Plate height defined in the plate editor does not match the actual plate height. Measured height is 14.85 mm. Plate editor height is 14.35 mm. The results may be affected.
Exported with EnVision Workstation version 1.14.3049.528
