## Supplementary material for "Genome-wide arrayed CRISPR activation screen for prion protein modulators": Plate_LXXIX_A.csv

Plate information
Plate	Repeat	Barcode	Measured height	Chamber temperature at start	Chamber temperature at end	Humidity at start	Humidity at end	Ambient temperature at start	Ambient temperature at end	Formula	Measurement date
1	1	=""	N/A	N/A	N/A	N/A	N/A	N/A	N/A	Calc 1: Label ratio = X / Y where X = Lilly FRET(1) channel 1 window 1 Y = Lilly FRET(1) channel 2 window 1	13-03-24 14:32:37
Background information
Plate	Label	Result	Signal	Flashes/Time	Meastime	MeasInfo
1	Lilly FRET	0	105	20	00:00:00.000	De=1st Ex=Top Em=Top Wdw=1 (14)
1	Lilly FRET	0	65	5	00:00:00.000	De=2nd Ex=Top Em=Top Wdw=1 (142)
Calculated results: Calc 1: Label ratio = X / Y where X = Lilly FRET(1) channel 1 window 1 Y = Lilly FRET(1) channel 2 window 1
	01	02	03	04	05	06	07	08	09	10	11	12	13	14	15	16	17	18	19	20	21	22	23	24
A	0.02051523905	0.05761726556	0.03900584021	0.03427855682	0.06486910685	0.03959186121	0.04837152469	0.05341087376	0.04588311124	0.04939345353	0.04815965674	0.05140272043	0.06668992824	0.04467445942	0.04321178682	0.05418012469	0.03665123457	0.05486942656	0.0601823343	0.04342551082	0.06088131066	0.05677650238	0.04134100108	0.02021781005
B	0.01741729512	0.04383943326	0.04997267412	0.04313675284	0.03528679426	0.04561612194	0.04749476905	0.03480909709	0.05490364542	0.04124365956	0.04225745775	0.04305130255	0.1064566491	0.03214124379	0.03688596458	0.03708518236	0.04398315828	0.03836954053	0.04896592057	0.03699458579	0.0390713221	0.03944364494	0.04739543683	0.0220980442
C	0.03381014304	0.02784728512	0.03093357751	0.04754374055	0.09537169062	0.04605963381	0.05123206066	0.04252636758	0.03578873153	0.0439285299	0.03971404646	0.051114242	0.03383206963	0.03047042327	0.04166309606	0.04129257361	0.04153669476	0.05230060152	0.03138578492	0.04306111775	0.05497179943	0.05118835691	0.04260831006	0.01986273281
D	0.01643122392	0.0510302852	0.0480218112	0.03932700011	0.03575092608	0.05361463651	0.05105237127	0.03632715356	0.04457008648	0.04479870771	0.03820469507	0.02576889141	0.10316071328	0.03315611101	0.04251839105	0.04726074977	0.05077966314	0.04615024207	0.04640731613	0.03788658569	0.03954855993	0.04782905527	0.04612692984	0.02111967818
E	0.07122232916	0.04832468495	0.05918418223	0.03667625831	0.10277547242	0.0520185622	0.03383076594	0.05086492397	0.0433721076	0.03942970833	0.04935555609	0.04677672956	0.03468387962	0.04146408514	0.05035324444	0.04130177704	0.03282549027	0.04450126659	0.05246487582	0.04329906827	0.03919553038	0.04772016004	0.04070740062	0.01898916045
F	0.01722206994	0.04631610407	0.0499937361	0.0355147834	0.03487700018	0.03380000475	0.03419412559	0.03542616074	0.04874173869	0.04666750681	0.04758522154	0.04358640963	0.09866623159	0.04564769508	0.04521936753	0.04236590718	0.04454519286	0.03948543432	0.04560703963	0.04057915336	0.04363358207	0.0819687877	0.04884128592	0.02396053559
G	0.05060728745	0.04150591687	0.04674663478	0.04658763954	0.09975523567	0.04532016017	0.04268094523	0.04143614256	0.04310498739	0.03978356014	0.05054176861	0.04314003909	0.03318692794	0.04390372917	0.04230894359	0.044351987	0.04115012304	0.04735826747	0.04395845066	0.04507696454	0.05832726157	0.04275055918	0.04426673625	0.01914695248
H	0.01693105316	0.04148175542	0.0466774133	0.02721618024	0.03378715573	0.04795989153	0.04448318212	0.03455237026	0.04762500098	0.04486231534	0.02535990727	0.04505335889	0.08828719532	0.04192657176	0.04721127733	0.04153410077	0.03618600589	0.04096575046	0.04326858249	0.04165223415	0.03791132396	0.05154043497	0.04668515993	0.02655986509
I	0.05490734386	0.05225438352	0.04117163802	0.03645119038	0.10045486578	0.04571134266	0.05187845436	0.05715029463	0.04253544621	0.04813240567	0.04452342735	0.04399658033	0.03403480598	0.03930420609	0.05038318717	0.04589334127	0.03948957663	0.04199683673	0.0453445801	0.04488047929	0.03827117682	0.04777089688	0.04426286127	0.01887524642
J	0.01682828129	0.04526063558	0.03502743446	0.0479138966	0.03318497083	0.05370434076	0.0444213139	0.04050893222	0.04894373728	0.03837505386	0.04359508042	0.03779593612	0.10091639326	0.04773016884	0.04358016844	0.03917139249	0.04159056556	0.04670314443	0.04292894987	0.04796153572	0.0482033028	0.02779187322	0.04341275073	0.03126809496
K	0.04354508197	0.04394438204	0.04316474712	0.04923255814	0.09466780724	0.04919444488	0.04486987027	0.02687005361	0.03693623332	0.04609703398	0.04747219211	0.02832662912	0.03503843522	0.04589606605	0.04825651045	0.0389708753	0.05444170016	0.04166917565	0.04231743267	0.06637086338	0.05165037425	0.04685588158	0.0447089863	0.01830919908
L	0.01730021366	0.03974524472	0.04187201707	0.04430566559	0.03485269463	0.04667538956	0.04079585486	0.0411231783	0.0365984673	0.04814175827	0.0323645293	0.02871841883	0.10323946679	0.03048711981	0.03182068185	0.04306559454	0.03983619357	0.04018261909	0.04271562007	0.03706972639	0.04263192954	0.04810586745	0.04624019744	0.01983471074
M	0.02680256701	0.03301080055	0.04623142868	0.04279258365	0.08277708786	0.04645303764	0.06209942837	0.04900111629	0.04106431195	0.04024546314	0.04081341193	0.02755785871	0.03481020247	0.04584795693	0.02971016808	0.0471267715	0.04600401351	0.04760641931	0.04000300085	0.03556818376	0.0447484584	0.03290439949	0.03180459517	0.01922451344
N	0.0168758506	0.04155902943	0.03938066117	0.03158308133	0.03499928783	0.04317840125	0.0283288107	0.04209503827	0.05330510768	0.04726160025	0.02830499953	0.04308807316	0.10674960143	0.04678077954	0.04296552001	0.04613458328	0.02895383775	0.03659949417	0.04876238449	0.0429343603	0.04317415589	0.04696255156	0.04330506611	0.03193987788
O	0.0227093207	0.05052998183	0.04571493521	0.04844678194	0.09310164379	0.02804356521	0.04498061246	0.04475648911	0.04085878403	0.04491785659	0.02732021511	0.03760962932	0.03456786267	0.03908219869	0.04503285509	0.0519606463	0.04375217677	0.04326076013	0.0410159574	0.03954058694	0.04580936239	0.05677573465	0.03548162027	0.01926631982
P	0.01752596508	0.04457130564	0.05638333639	0.05550735173	0.06570679826	0.0417375316	0.04251932172	0.04404796814	0.03149368734	0.04755977469	0.0393196445	0.04039979042	0.06089673659	0.04865731463	0.04089911603	0.0497099333	0.03561465647	0.05398798164	0.04548420316	0.0473709369	0.03796243866	0.04650120455	0.05548610292	0.01761353825
Plate information
Plate	Repeat	Barcode	Measured height	Chamber temperature at start	Chamber temperature at end	Humidity at start	Humidity at end	Ambient temperature at start	Ambient temperature at end	Group	Label	ScanX	ScanY	Measinfo	Kinetics	Measurement date
1	1	=""	14.9	24.14	24.06	40.6	41.1	22.72	22.74	1	Lilly FRET(1)	0	0	De=1st Ex=Top Em=Top Wdw=1 (14)	0	13-03-24 14:32:37
Background information
Plate	Label	Result	Signal	Flashes/Time	Meastime	MeasInfo
1	Lilly FRET	0	105	20	00:00:00.000	De=1st Ex=Top Em=Top Wdw=1 (14)
1	Lilly FRET	0	65	5	00:00:00.000	De=2nd Ex=Top Em=Top Wdw=1 (142)
Results for Lilly FRET(1) - channel 1 window 1 (Counts)
	01	02	03	04	05	06	07	08	09	10	11	12	13	14	15	16	17	18	19	20	21	22	23	24
A	348	7929	5303	4625	8762	5281	6413	7081	6122	6531	6308	6772	8792	6008	5725	7213	4845	7295	8014	5870	8023	7647	5485	2729
B	2395	5916	6675	5728	4705	6596	6333	4708	7285	5521	5594	5708	13774	4269	4838	4964	5829	5069	6447	4906	5190	5235	6288	87
C	104	3628	4054	6163	12374	5972	6622	5532	4670	5667	5122	6748	4346	3955	5348	5657	5353	6695	3980	5516	7115	6556	5477	2567
D	2146	6590	6200	5154	4565	6869	6503	4689	5731	5713	4840	3271	12791	4197	5485	6055	6500	5910	5856	4785	4990	6095	5853	63
E	74	6519	7597	4665	12879	6793	3795	6466	5880	5014	6192	5831	4347	5279	6329	5169	4126	5604	6576	5400	4995	6023	5110	2379
F	2199	5889	6385	4514	4405	4266	4510	4501	6136	5925	5895	5397	12095	5672	5611	5251	5571	4908	5696	5070	5362	21335	6074	68
G	75	5433	6060	6072	12675	6055	5516	5340	5553	5154	6507	5651	4322	5644	5462	5895	5301	6088	5620	5687	7605	5581	5768	2526
H	2188	5384	5965	3496	4333	6084	5614	4433	6095	5764	3391	5712	11207	5357	6015	5744	4641	5209	5455	5291	4908	6690	6025	63
I	80	6759	5212	4731	12544	5769	6486	7245	5355	6081	5825	5558	4281	4919	6377	5857	5035	5284	5623	5963	4856	6202	5639	2432
J	2204	5761	4424	6090	4220	6869	5548	5161	6179	4898	5760	4866	12488	5993	5485	4994	5283	5898	5688	6055	6121	3560	5532	54
K	85	5673	5603	6351	11952	6284	5679	3368	4682	5867	5911	3521	4353	5670	6002	4991	6745	5536	5297	8257	6314	5859	5626	2305
L	2251	5111	5378	5704	4428	5886	5165	5161	4599	6390	4099	3634	12531	3799	3992	5404	5000	5008	5282	4452	5184	5849	5808	72
M	71	4227	5959	5530	10665	5974	7887	6365	5255	5063	5144	3446	4355	5774	3719	5826	5777	5924	4799	4156	5312	3943	3905	2423
N	2232	5325	4952	4021	4423	5428	3633	5417	6698	5931	3603	5315	12923	5671	5352	5748	3604	4486	5847	5028	5148	5716	5316	68
O	115	6674	6033	6402	12098	3646	5893	5785	5342	5851	3546	4790	4426	4960	5791	6644	5653	5500	5061	4837	5757	7083	4526	2470
P	2354	5801	7379	7101	8575	5448	5529	5708	4071	6037	5132	5089	7815	6070	5293	6298	4545	6846	5786	5946	4827	5810	7057	102
Plate information
Plate	Repeat	Barcode	Measured height	Chamber temperature at start	Chamber temperature at end	Humidity at start	Humidity at end	Ambient temperature at start	Ambient temperature at end	Group	Label	ScanX	ScanY	Measinfo	Kinetics	Measurement date
1	1	=""	14.9	24.14	24.06	40.6	41.1	22.72	22.74	1	Lilly FRET(1)	0	0	De=2nd Ex=Top Em=Top Wdw=1 (142)	0	13-03-24 14:32:37
Background information
Plate	Label	Result	Signal	Flashes/Time	Meastime	MeasInfo
1	Lilly FRET	0	105	20	00:00:00.000	De=1st Ex=Top Em=Top Wdw=1 (14)
1	Lilly FRET	0	65	5	00:00:00.000	De=2nd Ex=Top Em=Top Wdw=1 (142)
Results for Lilly FRET(1) - channel 2 window 1 (Counts)
	01	02	03	04	05	06	07	08	09	10	11	12	13	14	15	16	17	18	19	20	21	22	23	24
A	16963	137615	135954	134924	135072	133386	132578	132576	133426	132224	130981	131744	131834	134484	132487	133130	132192	132952	133162	135174	131781	134686	132677	134980
B	137507	134947	133573	132787	133336	144598	133341	135252	132687	133863	132379	132586	129386	132820	131161	133854	132528	132110	131663	132614	132834	132721	132671	3937
C	3076	130282	131055	129628	129745	129658	129255	130084	130488	129005	128972	132018	128458	129798	128363	136998	128874	128010	126809	128097	129430	128076	128543	129237
D	130605	129139	129108	131055	127689	128118	127379	129077	128584	127526	126686	126936	123991	126583	129003	128119	128004	128060	126187	126298	126174	127433	126889	2983
E	1039	134900	128362	127194	125312	130588	112176	127121	135571	127163	125457	124656	125332	127315	125692	125152	125695	125929	125341	124714	127438	126215	125530	125282
F	127685	127148	127716	127102	126301	126213	131894	127053	125888	126962	123883	123823	122585	124256	124084	123944	125064	124299	124893	124941	122887	260282	124362	2838
G	1482	130897	129635	130335	127061	133605	129238	128873	128825	129551	128745	130992	130232	128554	129098	132914	128821	128552	127848	126162	130385	130548	130301	131927
H	129230	129792	127792	128453	128244	126856	126205	128298	127979	128482	133715	126783	126938	127771	127406	138296	128254	127155	126073	127028	129460	129801	129056	2372
I	1457	129348	126592	129790	124872	126205	125023	126771	125895	126339	130830	126328	125783	125152	126570	127622	127502	125819	124006	132864	126884	129828	127398	128846
J	130970	127285	126301	127103	127166	127904	124895	127404	126247	127635	132125	128744	123746	125560	125860	127491	127024	126287	132498	126247	126983	128095	127428	1727
K	1952	129095	129805	129000	126252	127738	126566	125344	126759	127275	124515	124300	124235	123540	124377	128070	123894	132856	125173	124407	122245	125043	125836	125893
L	130114	128594	128439	128742	127049	126105	126606	125501	125661	132733	126651	126539	121378	124610	125453	125483	125514	124631	123655	120098	121599	121586	125605	3630
M	2649	128049	128895	129228	128840	128603	127006	129895	127970	125803	126037	125046	125107	125938	125176	123624	125576	124437	119966	116846	118708	119832	122781	126037
N	132260	128131	125747	127315	126374	125711	128244	128685	125654	125493	127292	123352	121059	121225	124565	124592	124474	122570	119908	117109	119238	121714	122757	2129
O	5064	132080	131970	132145	129944	130012	131012	129255	130743	130260	129794	127361	128038	126912	128595	127866	129205	127136	123391	122330	125673	124754	127559	128203
P	134315	130151	130872	127929	130504	130530	130035	129586	129264	126935	130520	125966	128332	124750	129416	126695	127616	126806	127209	125520	127152	124943	127185	5791
Basic assay information
Assay ID:				19259
Assay Started:				13-03-24 14:27:42
Assay Finished:				13-03-24 14:32:45
Assay Exported:				13-03-24 14:32:45
Protocol ID:				100202
Protocol Name:				Lilly FRET_384
Serial#:				="1040204"
Protocol information
Protocol:
Protocol name				Lilly FRET_384
Number of assay repeats				1
Start assay repeat each				N/A
Number of plate repeats				1
Start plate repeat each				N/A
Is label meas. height used				Yes
Height of measurement				Defined in label
Is gripper height used				No
Mode of measurement				By Columns bi-directional
Rotated plate				No
Soft move				No
Protocol notes
Plate type:
Name of the plate type				384 OptiPlate
Number of rows				16
Number of columns				24
Number of the wells in the plate				384
Height of the plate				14.35 mm
Coordinates of corners:
384 OptiPlate + Lilly FRET
12.1 mm x------------------------------------------------------- x 115.6 mm
9 mm 9 mm
12.1 mm x------------------------------------------------------- x 115.6 mm
76.5 mm 76.5 mm
Platemap:
Plate				1
Group				1
	01	02	03	04	05	06	07	08	09	10	11	12	13	14	15	16	17	18	19	20	21	22	23	24
A	-	-	-	-	-	-	-	-	-	-	-	-	-	-	-	-	-	-	-	-	-	-	-	-
B	-	-	-	-	-	-	-	-	-	-	-	-	-	-	-	-	-	-	-	-	-	-	-	-
C	-	-	-	-	-	-	-	-	-	-	-	-	-	-	-	-	-	-	-	-	-	-	-	-
D	-	-	-	-	-	-	-	-	-	-	-	-	-	-	-	-	-	-	-	-	-	-	-	-
E	-	-	-	-	-	-	-	-	-	-	-	-	-	-	-	-	-	-	-	-	-	-	-	-
F	-	-	-	-	-	-	-	-	-	-	-	-	-	-	-	-	-	-	-	-	-	-	-	-
G	-	-	-	-	-	-	-	-	-	-	-	-	-	-	-	-	-	-	-	-	-	-	-	-
H	-	-	-	-	-	-	-	-	-	-	-	-	-	-	-	-	-	-	-	-	-	-	-	-
I	-	-	-	-	-	-	-	-	-	-	-	-	-	-	-	-	-	-	-	-	-	-	-	-
J	-	-	-	-	-	-	-	-	-	-	-	-	-	-	-	-	-	-	-	-	-	-	-	-
K	-	-	-	-	-	-	-	-	-	-	-	-	-	-	-	-	-	-	-	-	-	-	-	-
L	-	-	-	-	-	-	-	-	-	-	-	-	-	-	-	-	-	-	-	-	-	-	-	-
M	-	-	-	-	-	-	-	-	-	-	-	-	-	-	-	-	-	-	-	-	-	-	-	-
N	-	-	-	-	-	-	-	-	-	-	-	-	-	-	-	-	-	-	-	-	-	-	-	-
O	-	-	-	-	-	-	-	-	-	-	-	-	-	-	-	-	-	-	-	-	-	-	-	-
P	-	-	-	-	-	-	-	-	-	-	-	-	-	-	-	-	-	-	-	-	-	-	-	-
- - Undefined
Calculations:
Plate				1
Formula index				Calc 1
Formula name				Label ratio
Formula				Label ratio where X = Lilly FRET(1) channel 1 window 1 Y = Lilly FRET(1) channel 2 window 1
Auto export parameters:
Export format				Plate2
Include basic assay information				Yes
Place assay information at				End of file
Include basic plate information				Yes
Place plate information at				Beginning of plate
Include protocol information				Yes
Protocol info level				Large
Include error and warning information				Yes
Include background information				Yes
Add plate number to the file name				Yes
Each plate to separate file				No
Field separator to use				System
File name format				<DefaultDataFolder>\<Date>\<ProtocolName>_<AssayID>.csv
Operations:
Plate 1
Group 1
Measurement
Label				Lilly FRET(1)
Labels:
Lilly FRET				6000025
Light source				Laser
Top mirror				LANCE/DELFIA Bias
Bottom mirror				N/A
Exc. filter				N/A
Using of excitation filter				Top
Ems. filter				APC 665
Using of emission filter				Top
2nd ems. filter				Europium 615
Using of 2nd emission filter				Top
Measurement height				7.3 mm
Cycle				16600
Delay				30
Number of flashes				20
Number of flashes for 2nd detector				5
Number of sequence windows				1
Total time of windows				500
Excitation light				100%
Reference excitation light				100%
Reference AD gain				4
Reference signal				323509
Last edited				13-06-14 09:17:06
Last edited by				EnVision
Factory preset				No
Filters:
APC 665				205
Filter type				Emission
Description				M665 CWL=665nm BW=7 5nm Tmin=75%
Used with				Luminescence DELFIA - Time-resolved Fluorescence Fluorescence Intensity LANCE - Time-resolved Fluorescence
Last edited				26-02-19 14:51:38
Last edited by				Installation
Factory preset				Yes
Europium 615				203
Filter type				Emission
Description				M615 CWL=615nm BW=8 5nm Tmin=80%
Used with				Luminescence DELFIA - Time-resolved Fluorescence Fluorescence Intensity LANCE - Time-resolved FluorescenceLuminescence Absorbance DELFIA - Time-resolved Fluorescence Fluorescence Intensity LANCE - Time-resolved Fluorescence
Last edited				26-02-19 14:51:38
Last edited by				Installation
Factory preset				Yes
Mirror modules:
LANCE/DELFIA Bias				445
Used by				Top
Dual				No
Bias				Yes
Description				D400
Used with				Luminescence DELFIA - Time-resolved Fluorescence Fluorescence Intensity LANCE - Time-resolved Fluorescence
Last edited				26-02-19 14:51:38
Last edited by				Installation
Factory preset				Yes
Instrument:
Serial number				1040204
Nickname				EnVision
Normalization:
Notifications for plate 1 repeat 1:
WARNING: Plate height defined in the plate editor does not match the actual plate height. Measured height is 14.90 mm. Plate editor height is 14.35 mm. The results may be affected.
Exported with EnVision Workstation version 1.14.3049.528
