## Supplementary material for "Genome-wide arrayed CRISPR activation screen for prion protein modulators": Plate_LXXIX_B.csv

Plate information
Plate	Repeat	Barcode	Measured height	Chamber temperature at start	Chamber temperature at end	Humidity at start	Humidity at end	Ambient temperature at start	Ambient temperature at end	Formula	Measurement date
1	1	=""	N/A	N/A	N/A	N/A	N/A	N/A	N/A	Calc 1: Label ratio = X / Y where X = Lilly FRET(1) channel 1 window 1 Y = Lilly FRET(1) channel 2 window 1	13-03-24 14:39:15
Background information
Plate	Label	Result	Signal	Flashes/Time	Meastime	MeasInfo
1	Lilly FRET	0	114	20	00:00:00.000	De=1st Ex=Top Em=Top Wdw=1 (14)
1	Lilly FRET	0	54	5	00:00:00.000	De=2nd Ex=Top Em=Top Wdw=1 (142)
Calculated results: Calc 1: Label ratio = X / Y where X = Lilly FRET(1) channel 1 window 1 Y = Lilly FRET(1) channel 2 window 1
	01	02	03	04	05	06	07	08	09	10	11	12	13	14	15	16	17	18	19	20	21	22	23	24
A	0.01928276647	0.05855116099	0.04339181829	0.04376339149	0.06356762156	0.0350247004	0.04847490317	0.05339147812	0.0452264415	0.05009449591	0.04948029116	0.05401158869	0.06948307205	0.04652756103	0.04669364872	0.05534887745	0.03823522695	0.05462482395	0.06304635558	0.04642796617	0.06303565408	0.05936853122	0.04518414701	0.01914956078
B	0.0181417141	0.04496287332	0.05121417108	0.04405222804	0.03425567953	0.04591162399	0.04992638714	0.03803261037	0.05605872893	0.0429680405	0.04352083477	0.04432017747	0.10276200409	0.0349348672	0.0383599331	0.03925710629	0.04415137615	0.04070710721	0.05150304488	0.03807842351	0.04036373403	0.04181675564	0.05191470613	0.01617861188
C	0.02173038229	0.02990856371	0.03100948389	0.04697970704	0.10444321679	0.0473020211	0.05197262607	0.04288432149	0.03763804899	0.04503000179	0.04280391244	0.05142497245	0.03371891537	0.03086150151	0.04326020762	0.04156073061	0.04637546108	0.05263445861	0.03435171328	0.04452453563	0.05571286989	0.05172616114	0.04389310019	0.01902546485
D	0.01795793104	0.05219585211	0.04683729152	0.03890761494	0.03249218488	0.05334628095	0.05137380686	0.03716824924	0.04376268185	0.04525539563	0.04004243734	0.02735205975	0.10127228863	0.03416194892	0.04382377001	0.0489483119	0.05079889121	0.04601992934	0.04735189746	0.0389322337	0.03941412287	0.04557666023	0.04822378582	0.01937888199
E	0.0204598186	0.04815653774	0.05853240326	0.03706877079	0.09004025739	0.05087555857	0.03787479446	0.05189760171	0.0435813004	0.04137517028	0.05188406486	0.04856807512	0.03500118944	0.04180616705	0.0494023589	0.04406771612	0.03457054485	0.04436940474	0.05234019536	0.04526377473	0.0382899981	0.049239835	0.04296732402	0.01869033847
F	0.01651054972	0.04591876329	0.04835269397	0.03459573001	0.03372029619	0.0350994166	0.03588491689	0.03593987717	0.04924737831	0.04779321537	0.04752606242	0.04529318542	0.09155582053	0.04643245431	0.04583094007	0.04459475495	0.04753390677	0.04122505606	0.0455741213	0.04195570014	0.0430138872	0.05295483544	0.04915083477	0.02449888641
G	0.0193264447	0.04227952212	0.04815804009	0.04719039409	0.09476203669	0.04886296133	0.04366606983	0.04676751778	0.04517810599	0.04103704562	0.05118251407	0.04286717664	0.03443886407	0.04553153555	0.04436946436	0.04625616557	0.04209526457	0.04738755951	0.0446731922	0.04750777611	0.06211017712	0.04422679858	0.04756791582	0.01850784745
H	0.01746827392	0.04305590231	0.04747173847	0.028758752	0.03410601369	0.04874505021	0.04584442473	0.03678971534	0.0490220825	0.04464717255	0.02556962223	0.04447444582	0.10037640154	0.04185147365	0.04814067231	0.04198301077	0.03566853265	0.04309837791	0.04012123863	0.04358615325	0.03966986576	0.05473205892	0.04822407207	0.01992561105
I	0.02807190347	0.05429823099	0.04119965513	0.03627088501	0.10062076616	0.04754075796	0.05329067998	0.05563572482	0.04328406245	0.04997224633	0.04600628192	0.04416969505	0.03502673156	0.03977727262	0.05049800165	0.04860880956	0.0415275294	0.04425014286	0.04722789345	0.04295181544	0.04053192168	0.04808435249	0.04548465967	0.01939004417
J	0.01701828088	0.0461489694	0.03617707645	0.05032043125	0.03494529319	0.05450909465	0.0437850417	0.04217867818	0.05145695156	0.0444645673	0.04455667524	0.03743976668	0.08892149433	0.0488995611	0.04398087581	0.04115161453	0.04280990959	0.04418176917	0.04162307637	0.04830682073	0.0472173117	0.02793637847	0.04544846946	0.01659598008
K	0.02163061564	0.04586582976	0.04734984539	0.04806192916	0.09569055453	0.05011316905	0.04458593694	0.02755443347	0.03682097604	0.04657270626	0.04662672364	0.02802787568	0.03560168259	0.04205644839	0.04822538521	0.0409573371	0.05415490599	0.04248400042	0.04579091937	0.06536768303	0.05147701168	0.04708067898	0.04820554198	0.01914034408
L	0.01750139354	0.04249648836	0.04192737997	0.04407091944	0.03457830078	0.04665405457	0.04032733478	0.04102195325	0.03637105059	0.04667038736	0.03233690244	0.0292668371	0.09371755347	0.03130030985	0.03371764368	0.04271251706	0.04046433162	0.04132482771	0.04355375719	0.03816607929	0.0408844524	0.05054761241	0.04775174063	0.02065799541
M	0.0214638852	0.03631441811	0.04728097612	0.04519075554	0.09237884609	0.04754877459	0.06164852305	0.04951328347	0.04205644775	0.04230381312	0.04149706106	0.02745855955	0.03462517409	0.04509838767	0.03143612722	0.04731876345	0.04578708375	0.04968572767	0.04044389444	0.03777829046	0.04471069785	0.03448774725	0.03344487038	0.01888202511
N	0.01707233978	0.04392457723	0.0414824076	0.03228343421	0.03478764811	0.04639126306	0.02952052502	0.03996774755	0.05361307179	0.04630159639	0.02957497843	0.04232546638	0.09578131203	0.0481298518	0.04395639348	0.04806377952	0.03220681573	0.03681157802	0.05257125453	0.04316859412	0.0462131141	0.04716529062	0.04498774372	0.08333333333
O	0.01730382294	0.05291725209	0.04670550123	0.05044064975	0.10642229513	0.02990849398	0.04489601264	0.0449185641	0.04156245912	0.04604886256	0.02858632241	0.0403209042	0.03479318363	0.04045904697	0.04431326967	0.05364867228	0.04456685807	0.04557810033	0.04549208427	0.04190396449	0.04740064651	0.05495696233	0.03812352264	0.01894064446
P	0.01817040711	0.04307619469	0.05663274956	0.05390107127	0.0648351732	0.04545863052	0.04414283629	0.04716610211	0.03566447039	0.0517051872	0.03997179904	0.04240468977	0.0599929221	0.04995616482	0.04371359469	0.05159597384	0.03880490598	0.05320009106	0.04651786207	0.04913599158	0.03976375515	0.04782255754	0.0572541292	0.01662187718
Plate information
Plate	Repeat	Barcode	Measured height	Chamber temperature at start	Chamber temperature at end	Humidity at start	Humidity at end	Ambient temperature at start	Ambient temperature at end	Group	Label	ScanX	ScanY	Measinfo	Kinetics	Measurement date
1	1	=""	14.85	24.04	24.01	41.2	41.1	22.53	23.14	1	Lilly FRET(1)	0	0	De=1st Ex=Top Em=Top Wdw=1 (14)	0	13-03-24 14:39:15
Background information
Plate	Label	Result	Signal	Flashes/Time	Meastime	MeasInfo
1	Lilly FRET	0	114	20	00:00:00.000	De=1st Ex=Top Em=Top Wdw=1 (14)
1	Lilly FRET	0	54	5	00:00:00.000	De=2nd Ex=Top Em=Top Wdw=1 (142)
Results for Lilly FRET(1) - channel 1 window 1 (Counts)
	01	02	03	04	05	06	07	08	09	10	11	12	13	14	15	16	17	18	19	20	21	22	23	24
A	271	7701	5609	5719	8146	4495	6233	6893	5849	6441	6417	7047	8944	6112	5930	7677	5023	7020	8193	6027	8039	7715	5803	2544
B	2451	6019	6829	5803	4510	5940	6511	4945	7285	5441	5689	5754	13301	4543	4908	5092	5775	5294	6639	4939	5260	5491	6834	100
C	108	3899	4025	5959	13234	5954	6592	5500	4836	5771	5514	6532	4320	3957	5555	5329	5972	6734	4384	5621	7083	6612	5663	2470
D	2364	6765	6094	4975	4168	6812	6647	4889	5586	5867	5133	3523	12887	4399	5625	6253	6524	5953	6018	4985	5024	5802	6182	78
E	97	6229	7510	4759	11362	6444	4814	6613	5572	5376	6550	6207	4414	5232	6241	5568	4359	5650	6580	5716	4842	6267	5532	2375
F	2094	5917	6098	4414	4267	4422	4454	4512	6213	6037	5963	5716	11364	5851	5745	5637	5902	5111	5665	5262	5312	6682	6147	66
G	101	5634	6365	6186	12313	6416	5853	6418	5980	5665	6566	5615	4464	6129	5786	6030	5451	6151	5746	6140	8076	5762	6202	2441
H	2307	5691	6215	3746	4439	6475	5890	5008	6409	5912	3278	5732	12587	5369	6201	5397	4594	5569	5136	5603	5018	6986	6274	75
I	114	7164	5352	4650	12789	6217	6830	7094	5514	6392	6269	5591	4383	5022	6368	6160	5248	5653	5945	5360	5084	6161	5767	2498
J	2224	5969	4654	6525	4481	7414	5287	5334	6548	5696	5664	4724	11030	6150	5547	5220	5464	5573	5212	6037	5983	3562	5780	90
K	143	5875	6064	6041	11924	6288	5644	3427	4696	5905	5860	3499	4528	5260	6075	5163	6792	5304	5668	8018	6364	5905	6094	2422
L	2292	5597	5374	5645	4343	5820	5199	5077	4638	5770	4062	3629	11734	3869	4223	5413	5037	5163	5468	4700	5046	6346	6152	81
M	178	4655	6107	5739	11445	5993	7747	6236	5269	5201	5189	3424	4326	5583	4006	5913	5808	6150	5033	4585	5549	4291	4118	2375
N	2255	5691	5375	4187	4442	5862	3792	5056	6874	5824	3736	5477	11822	6138	5528	6083	4095	4614	6559	5364	5818	6004	5616	42
O	215	7156	6286	6788	14110	3981	6025	6015	5401	6350	3729	5237	4549	5119	5833	7057	5728	5919	5839	5305	6232	7202	5032	2467
P	2403	5641	7486	7180	8522	5564	5747	6238	4628	6821	5216	5389	7798	6268	5621	6587	5116	6777	5900	6159	5137	6009	7380	167
Plate information
Plate	Repeat	Barcode	Measured height	Chamber temperature at start	Chamber temperature at end	Humidity at start	Humidity at end	Ambient temperature at start	Ambient temperature at end	Group	Label	ScanX	ScanY	Measinfo	Kinetics	Measurement date
1	1	=""	14.85	24.04	24.01	41.2	41.1	22.53	23.14	1	Lilly FRET(1)	0	0	De=2nd Ex=Top Em=Top Wdw=1 (142)	0	13-03-24 14:39:15
Background information
Plate	Label	Result	Signal	Flashes/Time	Meastime	MeasInfo
1	Lilly FRET	0	114	20	00:00:00.000	De=1st Ex=Top Em=Top Wdw=1 (14)
1	Lilly FRET	0	54	5	00:00:00.000	De=2nd Ex=Top Em=Top Wdw=1 (142)
Results for Lilly FRET(1) - channel 2 window 1 (Counts)
	01	02	03	04	05	06	07	08	09	10	11	12	13	14	15	16	17	18	19	20	21	22	23	24
A	14054	131526	129264	130680	128147	128338	128582	129103	129327	128577	129688	130472	128722	131363	126998	138702	131371	128513	129952	129814	127531	129951	128430	132849
B	135103	133866	133342	131730	131657	129379	130412	130020	129953	126629	130719	129828	129435	130042	127946	129709	130800	130051	128905	129706	130315	131311	131639	6181
C	4970	130364	129799	126842	126710	125872	126836	128252	128487	128159	128820	127020	128118	128218	128409	128222	128775	127939	127621	126245	127134	127827	129018	129826
D	131641	129608	130110	127867	128277	127694	129385	131537	127643	129642	128189	128802	127251	128769	128355	127747	128428	129357	127091	128043	127467	127302	128194	4025
E	4741	129349	128305	128383	126188	126662	127103	127424	127853	129933	126243	127800	126110	125149	126330	126351	126090	127340	125716	126282	126456	127275	128749	127071
F	126828	128858	126115	127588	126541	125985	124119	125543	126159	126315	125468	126200	124121	126011	125352	126405	124164	123978	124303	125418	123495	126183	125064	2694
G	5226	133256	132169	131086	129936	131306	134040	137232	132365	138046	128286	130986	129621	134610	130405	130361	129492	129802	128623	129242	130027	130283	130382	131890
H	132068	132177	130920	130256	130153	132834	128478	136125	130737	132416	128199	128883	125398	128287	128810	128552	128797	129216	128012	128550	126494	127640	130101	3764
I	4061	131938	129904	128202	127101	130772	128165	127508	127391	127911	136264	126580	125133	126253	126104	126726	126374	127751	125879	124791	125432	128129	126790	128829
J	130683	129342	128645	129669	128229	136014	120749	126462	127252	128102	127119	126176	124042	125768	126123	126848	127634	126138	125219	124972	126712	127504	127177	5423
K	6611	128091	128068	125692	124610	125476	126587	124372	127536	126791	125679	124840	127185	125070	125971	126058	125418	124847	123780	122660	123628	125423	126417	126539
L	130961	131705	128174	128089	125599	124748	128920	123763	127519	123633	125615	123997	125206	123609	125246	126731	124480	124937	125546	123146	123421	125545	128833	3921
M	8293	128186	129164	126995	123892	126039	125664	125946	125284	122944	125045	124697	124938	123796	127433	124961	126848	123778	124444	121366	124109	124421	123128	125781
N	132085	129563	129573	129695	127689	126360	128453	126502	128215	125784	126323	129402	123427	127530	125761	126561	127147	125341	124764	124257	125895	127297	124834	504
O	12425	135230	134588	134574	132585	133106	134199	133909	129949	137897	130447	129883	130744	126523	131631	131541	128526	129865	128352	126599	131475	131048	131992	130249
P	132248	130954	132185	133207	131441	122397	130191	132256	129765	131921	130492	127085	129982	125470	128587	127665	131839	127387	126833	125346	129188	125652	128899	10047
Basic assay information
Assay ID:				19260
Assay Started:				13-03-24 14:34:21
Assay Finished:				13-03-24 14:39:22
Assay Exported:				13-03-24 14:39:22
Protocol ID:				100202
Protocol Name:				Lilly FRET_384
Serial#:				="1040204"
Protocol information
Protocol:
Protocol name				Lilly FRET_384
Number of assay repeats				1
Start assay repeat each				N/A
Number of plate repeats				1
Start plate repeat each				N/A
Is label meas. height used				Yes
Height of measurement				Defined in label
Is gripper height used				No
Mode of measurement				By Columns bi-directional
Rotated plate				No
Soft move				No
Protocol notes
Plate type:
Name of the plate type				384 OptiPlate
Number of rows				16
Number of columns				24
Number of the wells in the plate				384
Height of the plate				14.35 mm
Coordinates of corners:
384 OptiPlate + Lilly FRET
12.1 mm x------------------------------------------------------- x 115.6 mm
9 mm 9 mm
12.1 mm x------------------------------------------------------- x 115.6 mm
76.5 mm 76.5 mm
Platemap:
Plate				1
Group				1
	01	02	03	04	05	06	07	08	09	10	11	12	13	14	15	16	17	18	19	20	21	22	23	24
A	-	-	-	-	-	-	-	-	-	-	-	-	-	-	-	-	-	-	-	-	-	-	-	-
B	-	-	-	-	-	-	-	-	-	-	-	-	-	-	-	-	-	-	-	-	-	-	-	-
C	-	-	-	-	-	-	-	-	-	-	-	-	-	-	-	-	-	-	-	-	-	-	-	-
D	-	-	-	-	-	-	-	-	-	-	-	-	-	-	-	-	-	-	-	-	-	-	-	-
E	-	-	-	-	-	-	-	-	-	-	-	-	-	-	-	-	-	-	-	-	-	-	-	-
F	-	-	-	-	-	-	-	-	-	-	-	-	-	-	-	-	-	-	-	-	-	-	-	-
G	-	-	-	-	-	-	-	-	-	-	-	-	-	-	-	-	-	-	-	-	-	-	-	-
H	-	-	-	-	-	-	-	-	-	-	-	-	-	-	-	-	-	-	-	-	-	-	-	-
I	-	-	-	-	-	-	-	-	-	-	-	-	-	-	-	-	-	-	-	-	-	-	-	-
J	-	-	-	-	-	-	-	-	-	-	-	-	-	-	-	-	-	-	-	-	-	-	-	-
K	-	-	-	-	-	-	-	-	-	-	-	-	-	-	-	-	-	-	-	-	-	-	-	-
L	-	-	-	-	-	-	-	-	-	-	-	-	-	-	-	-	-	-	-	-	-	-	-	-
M	-	-	-	-	-	-	-	-	-	-	-	-	-	-	-	-	-	-	-	-	-	-	-	-
N	-	-	-	-	-	-	-	-	-	-	-	-	-	-	-	-	-	-	-	-	-	-	-	-
O	-	-	-	-	-	-	-	-	-	-	-	-	-	-	-	-	-	-	-	-	-	-	-	-
P	-	-	-	-	-	-	-	-	-	-	-	-	-	-	-	-	-	-	-	-	-	-	-	-
- - Undefined
Calculations:
Plate				1
Formula index				Calc 1
Formula name				Label ratio
Formula				Label ratio where X = Lilly FRET(1) channel 1 window 1 Y = Lilly FRET(1) channel 2 window 1
Auto export parameters:
Export format				Plate2
Include basic assay information				Yes
Place assay information at				End of file
Include basic plate information				Yes
Place plate information at				Beginning of plate
Include protocol information				Yes
Protocol info level				Large
Include error and warning information				Yes
Include background information				Yes
Add plate number to the file name				Yes
Each plate to separate file				No
Field separator to use				System
File name format				<DefaultDataFolder>\<Date>\<ProtocolName>_<AssayID>.csv
Operations:
Plate 1
Group 1
Measurement
Label				Lilly FRET(1)
Labels:
Lilly FRET				6000025
Light source				Laser
Top mirror				LANCE/DELFIA Bias
Bottom mirror				N/A
Exc. filter				N/A
Using of excitation filter				Top
Ems. filter				APC 665
Using of emission filter				Top
2nd ems. filter				Europium 615
Using of 2nd emission filter				Top
Measurement height				7.3 mm
Cycle				16600
Delay				30
Number of flashes				20
Number of flashes for 2nd detector				5
Number of sequence windows				1
Total time of windows				500
Excitation light				100%
Reference excitation light				100%
Reference AD gain				4
Reference signal				323509
Last edited				13-06-14 09:17:06
Last edited by				EnVision
Factory preset				No
Filters:
APC 665				205
Filter type				Emission
Description				M665 CWL=665nm BW=7 5nm Tmin=75%
Used with				Luminescence DELFIA - Time-resolved Fluorescence Fluorescence Intensity LANCE - Time-resolved Fluorescence
Last edited				26-02-19 14:51:38
Last edited by				Installation
Factory preset				Yes
Europium 615				203
Filter type				Emission
Description				M615 CWL=615nm BW=8 5nm Tmin=80%
Used with				Luminescence DELFIA - Time-resolved Fluorescence Fluorescence Intensity LANCE - Time-resolved FluorescenceLuminescence Absorbance DELFIA - Time-resolved Fluorescence Fluorescence Intensity LANCE - Time-resolved Fluorescence
Last edited				26-02-19 14:51:38
Last edited by				Installation
Factory preset				Yes
Mirror modules:
LANCE/DELFIA Bias				445
Used by				Top
Dual				No
Bias				Yes
Description				D400
Used with				Luminescence DELFIA - Time-resolved Fluorescence Fluorescence Intensity LANCE - Time-resolved Fluorescence
Last edited				26-02-19 14:51:38
Last edited by				Installation
Factory preset				Yes
Instrument:
Serial number				1040204
Nickname				EnVision
Normalization:
Notifications for plate 1 repeat 1:
WARNING: Plate height defined in the plate editor does not match the actual plate height. Measured height is 14.85 mm. Plate editor height is 14.35 mm. The results may be affected.
Exported with EnVision Workstation version 1.14.3049.528
