## Supplementary material for "Genome-wide arrayed CRISPR activation screen for prion protein modulators": Plate_LXXV_A.csv

Plate information
Plate	Repeat	Barcode	Measured height	Chamber temperature at start	Chamber temperature at end	Humidity at start	Humidity at end	Ambient temperature at start	Ambient temperature at end	Formula	Measurement date
1	1	=""	N/A	N/A	N/A	N/A	N/A	N/A	N/A	Calc 1: Label ratio = X / Y where X = Lilly FRET(1) channel 1 window 1 Y = Lilly FRET(1) channel 2 window 1	12-03-24 14:21:23
Background information
Plate	Label	Result	Signal	Flashes/Time	Meastime	MeasInfo
1	Lilly FRET	0	93	20	00:00:00.000	De=1st Ex=Top Em=Top Wdw=1 (14)
1	Lilly FRET	0	69	5	00:00:00.000	De=2nd Ex=Top Em=Top Wdw=1 (142)
Calculated results: Calc 1: Label ratio = X / Y where X = Lilly FRET(1) channel 1 window 1 Y = Lilly FRET(1) channel 2 window 1
	01	02	03	04	05	06	07	08	09	10	11	12	13	14	15	16	17	18	19	20	21	22	23	24
A	0.02068581833	0.05442872361	0.04416211187	0.03589026885	0.06766403614	0.05061440981	0.05881276935	0.04854368932	0.04763986986	0.02952771803	0.04565358417	0.05053030579	0.06379608825	0.05208318079	0.05003103662	0.04978905413	0.04707807837	0.05957490744	0.04917923494	0.04627501745	0.05800381662	0.05110203142	0.05281959684	0.02080506558
B	0.01783469685	0.04749390036	0.03597623588	0.03763089005	0.03723459889	0.04958749583	0.03287575995	0.04399302275	0.04889980979	0.04987814542	0.04273366422	0.05067736343	0.12050153716	0.05061216761	0.04948317901	0.03959247308	0.09500265659	0.04716939309	0.03901825978	0.04539591334	0.05102077046	0.0447896826	0.04674217836	0.02448210923
C	0.01990506814	0.04713079377	0.0525097697	0.046629502	0.109700498	0.04766133578	0.05075998532	0.04818071128	0.06078110116	0.04535968666	0.03668800859	0.04663846922	0.03667862681	0.05009647084	0.03497545182	0.04231330713	0.0495539008	0.04141427291	0.04269164483	0.04633191034	0.04433441249	0.05438226376	0.04700386946	0.01968203618
D	0.01798622489	0.04555574585	0.04918008337	0.04312982769	0.03772672124	0.04127277448	0.04881451557	0.04645283735	0.03249419883	0.04839840297	0.0583837803	0.04214346582	0.10942350333	0.034013762	0.0552958246	0.04874365174	0.04332021301	0.03551450701	0.04953269678	0.04220706702	0.04556246643	0.04748249215	0.0575379572	0.0192153723
E	0.02177267272	0.03817839027	0.04908122523	0.04387901701	0.10308731533	0.04394205239	0.04892792129	0.04212596308	0.04082830315	0.05133897812	0.04618370992	0.04108639976	0.03532331276	0.06552804226	0.05412942106	0.04108004468	0.04667931094	0.039462617	0.05460544405	0.04225552724	0.04392814371	0.05001454345	0.05332951653	0.0182772548
F	0.01808966806	0.03947131	0.04979064952	0.04501934124	0.03535688915	0.04199530188	0.0469944426	0.04923794712	0.0416098279	0.04491620455	0.05140375193	0.02797657265	0.09193253404	0.06712825482	0.0410920371	0.04694602664	0.04301117957	0.03608338557	0.05365530198	0.0471777254	0.03481928186	0.03695781895	0.03115422669	0.05853658537
G	0.02585220773	0.05213525231	0.04242648967	0.04813709659	0.10357180807	0.04431606495	0.0420081116	0.05437491504	0.04400400036	0.03845320057	0.04253878448	0.04696157552	0.03496990387	0.04010332726	0.04489015563	0.04509046862	0.04336511497	0.03767009625	0.0370931398	0.04264020448	0.04978034786	0.04319992871	0.04865425214	0.01928603502
H	0.01800097904	0.05316319918	0.03645794182	0.04877974906	0.03596549834	0.03386743254	0.0395123839	0.03622085777	0.03781671404	0.03389320556	0.04250526494	0.0425615024	0.10427417074	0.05883119971	0.0517985283	0.03233301502	0.04222769464	0.04039289762	0.04706974176	0.05807223223	0.04075315576	0.0750234214	0.0551000577	0.02448979592
I	0.02505025514	0.03833934749	0.03507518283	0.03166571828	0.10361566921	0.04985270447	0.03033901965	0.0438397465	0.0382130245	0.04834927492	0.04674376711	0.04642662846	0.03545367776	0.0354154595	0.05312858055	0.04174777292	0.04243311838	0.03607429015	0.04031048303	0.04623813672	0.04117996436	0.04093118639	0.04669242801	0.01974705678
J	0.01697226282	0.04682006422	0.03244149988	0.05748912605	0.03548842635	0.04021096298	0.04173212055	0.04237126097	0.03358014716	0.04446016543	0.04086127317	0.04490566038	0.1049221469	0.03754137936	0.04831784883	0.04665872216	0.04836484062	0.04463959821	0.03344036947	0.04365653271	0.04833478905	0.06170190016	0.03685725104	0.01463074779
K	0.02110817942	0.04497651587	0.04776460441	0.03921275945	0.11129664417	0.04192794502	0.05073213342	0.04782274531	0.02753168976	0.05911861774	0.03819249587	0.04323237696	0.03664362178	0.04394525795	0.04805201876	0.04249130966	0.0515116369	0.04502747064	0.04120113893	0.04626504515	0.0452499152	0.04319006096	0.04463297391	0.01927849122
L	0.01801405642	0.04873919496	0.04354887358	0.04445549478	0.03596776042	0.04445992492	0.04630356181	0.04580521843	0.04251627576	0.04965896945	0.04533472267	0.05564080482	0.10868832732	0.05185265624	0.04468090024	0.04771164832	0.04956677253	0.04333004605	0.05727210118	0.04720326351	0.04870384314	0.04528471196	0.03799941086	0.01900674433
M	0.01972555746	0.04504564784	0.02744201241	0.04242471585	0.10277374795	0.04168579561	0.04736209183	0.03319684118	0.04143339604	0.04218984276	0.04402869186	0.04047006576	0.03551481396	0.04402442162	0.04084700092	0.04563630951	0.05137141164	0.04360191063	0.04739438644	0.03335981575	0.03244994756	0.03808259817	0.0443299535	0.01927707112
N	0.01789693297	0.04271038185	0.03568812939	0.04664259044	0.0371460825	0.03175440205	0.04164356558	0.04819972748	0.04842316716	0.04718863081	0.0616841133	0.04562600478	0.11432730665	0.04803424349	0.03482976989	0.03955251826	0.05048863752	0.04243967598	0.04741817604	0.04295397033	0.0607132239	0.05128646955	0.05956558192	0.02211796247
O	0.01858367163	0.03808083085	0.03798879425	0.03897419336	0.11505772687	0.05972428106	0.04121657517	0.03627226369	0.04893263204	0.03922649015	0.0404602408	0.02939909934	0.03533608882	0.03796154564	0.04311166838	0.03818692639	0.04173928455	0.04437849868	0.04621602936	0.04090282036	0.04935561641	0.04756233662	0.03696788086	0.02019534185
P	0.01974482052	0.05345443607	0.04725598792	0.06317853839	0.06779148981	0.0494721528	0.03839890033	0.04809620767	0.04078074923	0.04126116722	0.04546397712	0.04667536458	0.06534952115	0.07621773873	0.04825616245	0.03412913037	0.04644513196	0.04587455985	0.04498138675	0.05337574002	0.05877585015	0.04844441767	0.06949307175	0.01670588235
Plate information
Plate	Repeat	Barcode	Measured height	Chamber temperature at start	Chamber temperature at end	Humidity at start	Humidity at end	Ambient temperature at start	Ambient temperature at end	Group	Label	ScanX	ScanY	Measinfo	Kinetics	Measurement date
1	1	=""	14.85	24.24	24.26	30.5	30.7	23.5	23.53	1	Lilly FRET(1)	0	0	De=1st Ex=Top Em=Top Wdw=1 (14)	0	12-03-24 14:21:23
Background information
Plate	Label	Result	Signal	Flashes/Time	Meastime	MeasInfo
1	Lilly FRET	0	93	20	00:00:00.000	De=1st Ex=Top Em=Top Wdw=1 (14)
1	Lilly FRET	0	69	5	00:00:00.000	De=2nd Ex=Top Em=Top Wdw=1 (142)
Results for Lilly FRET(1) - channel 1 window 1 (Counts)
	01	02	03	04	05	06	07	08	09	10	11	12	13	14	15	16	17	18	19	20	21	22	23	24
A	409	7613	6076	4982	9706	6718	8038	7285	6428	4022	6193	6932	8660	7113	6851	6833	6357	8078	6639	6363	7842	7104	7245	2852
B	2483	6560	4905	5175	4984	6840	4445	6053	6607	6672	5829	6898	15992	6949	6616	5460	12874	6384	5278	6194	7185	6161	6351	104
C	130	6279	6920	6265	14076	6172	6639	6450	7976	5999	4991	6208	4825	6595	4602	5652	6515	5408	5524	6577	5820	7192	6098	2606
D	2426	6118	6595	5807	4913	5405	6368	6119	4257	6352	7513	5539	13818	4434	7203	6229	5613	4622	6858	5669	5853	6292	7477	48
E	127	5103	6552	5803	13216	5660	7042	5484	5357	6706	5948	5278	4498	8410	6988	5185	5956	5114	6951	5340	5502	6706	6893	2326
F	2527	5250	6588	5854	4579	5399	6080	6332	5399	5848	6379	3573	11310	8590	5259	5959	5417	4490	6797	5905	4417	4769	3873	60
G	113	7071	5721	6469	13646	5876	5562	7200	5808	5144	5654	6238	4671	5325	6363	5956	5799	4994	4922	5672	6663	5817	6430	2577
H	2427	7137	4850	6442	4791	4481	5105	4737	5003	4506	5510	5557	13640	7670	6807	4300	5573	5346	6137	7866	5398	10010	7258	78
I	162	5153	4614	4118	13191	6566	3934	5700	4956	6268	5994	6059	4606	4584	6909	5469	5534	4885	5240	6051	5408	5389	6090	2620
J	2253	6139	4216	7547	4624	5215	5446	5540	4322	5719	5232	5831	13295	5194	6246	6108	6309	6115	4301	5675	6364	8079	4867	63
K	112	6368	6313	5254	14397	5436	6621	6160	3549	7613	4832	5527	4871	5507	6178	5464	6662	5909	5325	5908	5870	5597	5766	2486
L	2376	6535	5631	5811	4708	5744	6019	5967	5440	6458	5830	7107	13548	6685	5799	5913	6430	5580	7318	6017	6339	5854	4902	93
M	115	6059	3696	5431	13035	5448	6144	4313	5484	5487	5954	5176	4591	5646	5245	5672	6589	5550	5937	4157	4146	4878	5653	2490
N	2522	5625	4678	6096	4870	4155	5408	6261	6171	6103	8014	5818	14215	6071	4444	5070	6463	5433	5969	5279	7760	6548	7673	132
O	206	5236	5214	5310	15108	8058	5586	4908	6503	5197	5454	4028	4685	5084	5742	5097	5652	5922	6083	5337	6633	6350	4910	2688
P	2719	7286	6570	8537	8976	6631	5140	6307	5357	5376	6135	6046	8666	9958	6521	4556	6140	6032	5812	6780	7904	6434	8912	142
Plate information
Plate	Repeat	Barcode	Measured height	Chamber temperature at start	Chamber temperature at end	Humidity at start	Humidity at end	Ambient temperature at start	Ambient temperature at end	Group	Label	ScanX	ScanY	Measinfo	Kinetics	Measurement date
1	1	=""	14.85	24.24	24.26	30.5	30.7	23.5	23.53	1	Lilly FRET(1)	0	0	De=2nd Ex=Top Em=Top Wdw=1 (142)	0	12-03-24 14:21:23
Background information
Plate	Label	Result	Signal	Flashes/Time	Meastime	MeasInfo
1	Lilly FRET	0	93	20	00:00:00.000	De=1st Ex=Top Em=Top Wdw=1 (14)
1	Lilly FRET	0	69	5	00:00:00.000	De=2nd Ex=Top Em=Top Wdw=1 (142)
Results for Lilly FRET(1) - channel 2 window 1 (Counts)
	01	02	03	04	05	06	07	08	09	10	11	12	13	14	15	16	17	18	19	20	21	22	23	24
A	19772	139871	137584	138812	143444	132729	136671	150071	134929	136211	135652	137185	135745	136570	136935	137239	135031	135594	134996	137504	135198	139016	137165	137082
B	139223	138123	136340	137520	133854	137938	135206	137590	135113	133766	136403	136116	132712	137299	133702	137905	135512	135342	135270	136444	140825	137554	135873	4248
C	6531	133225	131785	134357	128313	129497	130792	133871	131225	132254	136039	133109	131548	131646	131578	133575	131473	130583	129393	141954	131275	132249	129734	132405
D	134881	134297	134099	134640	130226	130958	130453	131725	131008	131244	128683	131432	126280	130359	130263	127791	129570	130144	138454	134314	128461	132512	129949	2498
E	5833	133662	133493	132250	128202	128806	143926	130181	131208	130622	128790	128461	127338	128342	129098	126217	127594	129591	127295	126374	125250	134081	129253	127262
F	139693	133008	132314	130033	129508	128562	129377	128600	129753	130198	124096	127714	123025	127964	127981	126933	125944	124434	126679	125165	126855	129039	124317	1025
G	4371	135628	134845	134387	131754	132593	132403	132414	131988	133773	132914	132832	133572	132782	141746	132090	133725	132572	132693	133020	133848	134653	132157	133620
H	134826	134247	133030	132063	133211	132310	129200	130781	132296	132947	129631	130564	130809	130373	131413	132991	131975	132350	130381	135452	132456	133425	131724	3185
I	6467	134405	131546	130046	127307	131708	129668	130019	129694	129640	128231	130507	129916	129435	130043	131001	130417	135415	129991	130866	131326	131660	130428	132678
J	132746	131119	129957	131277	130296	129691	130499	130749	128707	128632	128043	129850	126713	138354	129269	130908	130446	136986	128617	129992	131665	130936	132050	4306
K	5306	141585	132169	133987	129357	129651	130509	128809	128906	128775	126517	127844	132929	125315	128569	128591	129330	131231	129244	127699	129724	129590	129187	128952
L	131897	134081	129303	130715	130895	129195	129990	130269	127951	130047	128599	127730	124650	128923	129787	123932	129724	128779	127776	127470	130154	129271	129002	4893
M	5830	134508	134684	128015	126832	130692	129724	129922	132357	130055	135230	127897	129270	128247	128406	124287	128262	127288	125268	124611	127766	128090	127521	129169
N	140918	131701	131080	130696	131104	130848	129864	129897	127439	129332	129920	127515	124336	126389	127592	128184	128009	128017	125880	122899	127814	127675	128816	5968
O	11085	137497	137251	136244	131308	134920	135528	135310	132897	132487	134799	137011	132584	133925	133189	133475	135412	133443	131621	130480	134392	133509	132818	133100
P	137707	136303	139030	135125	132406	134035	133858	131133	131361	130292	134942	129533	132610	130652	135133	133493	132199	131489	129209	127024	134477	132812	128243	8500
Basic assay information
Assay ID:				19249
Assay Started:				12-03-24 14:16:28
Assay Finished:				12-03-24 14:21:30
Assay Exported:				12-03-24 14:21:31
Protocol ID:				100202
Protocol Name:				Lilly FRET_384
Serial#:				="1040204"
Protocol information
Protocol:
Protocol name				Lilly FRET_384
Number of assay repeats				1
Start assay repeat each				N/A
Number of plate repeats				1
Start plate repeat each				N/A
Is label meas. height used				Yes
Height of measurement				Defined in label
Is gripper height used				No
Mode of measurement				By Columns bi-directional
Rotated plate				No
Soft move				No
Protocol notes
Plate type:
Name of the plate type				384 OptiPlate
Number of rows				16
Number of columns				24
Number of the wells in the plate				384
Height of the plate				14.35 mm
Coordinates of corners:
384 OptiPlate + Lilly FRET
12.1 mm x------------------------------------------------------- x 115.6 mm
9 mm 9 mm
12.1 mm x------------------------------------------------------- x 115.6 mm
76.5 mm 76.5 mm
Platemap:
Plate				1
Group				1
	01	02	03	04	05	06	07	08	09	10	11	12	13	14	15	16	17	18	19	20	21	22	23	24
A	-	-	-	-	-	-	-	-	-	-	-	-	-	-	-	-	-	-	-	-	-	-	-	-
B	-	-	-	-	-	-	-	-	-	-	-	-	-	-	-	-	-	-	-	-	-	-	-	-
C	-	-	-	-	-	-	-	-	-	-	-	-	-	-	-	-	-	-	-	-	-	-	-	-
D	-	-	-	-	-	-	-	-	-	-	-	-	-	-	-	-	-	-	-	-	-	-	-	-
E	-	-	-	-	-	-	-	-	-	-	-	-	-	-	-	-	-	-	-	-	-	-	-	-
F	-	-	-	-	-	-	-	-	-	-	-	-	-	-	-	-	-	-	-	-	-	-	-	-
G	-	-	-	-	-	-	-	-	-	-	-	-	-	-	-	-	-	-	-	-	-	-	-	-
H	-	-	-	-	-	-	-	-	-	-	-	-	-	-	-	-	-	-	-	-	-	-	-	-
I	-	-	-	-	-	-	-	-	-	-	-	-	-	-	-	-	-	-	-	-	-	-	-	-
J	-	-	-	-	-	-	-	-	-	-	-	-	-	-	-	-	-	-	-	-	-	-	-	-
K	-	-	-	-	-	-	-	-	-	-	-	-	-	-	-	-	-	-	-	-	-	-	-	-
L	-	-	-	-	-	-	-	-	-	-	-	-	-	-	-	-	-	-	-	-	-	-	-	-
M	-	-	-	-	-	-	-	-	-	-	-	-	-	-	-	-	-	-	-	-	-	-	-	-
N	-	-	-	-	-	-	-	-	-	-	-	-	-	-	-	-	-	-	-	-	-	-	-	-
O	-	-	-	-	-	-	-	-	-	-	-	-	-	-	-	-	-	-	-	-	-	-	-	-
P	-	-	-	-	-	-	-	-	-	-	-	-	-	-	-	-	-	-	-	-	-	-	-	-
- - Undefined
Calculations:
Plate				1
Formula index				Calc 1
Formula name				Label ratio
Formula				Label ratio where X = Lilly FRET(1) channel 1 window 1 Y = Lilly FRET(1) channel 2 window 1
Auto export parameters:
Export format				Plate2
Include basic assay information				Yes
Place assay information at				End of file
Include basic plate information				Yes
Place plate information at				Beginning of plate
Include protocol information				Yes
Protocol info level				Large
Include error and warning information				Yes
Include background information				Yes
Add plate number to the file name				Yes
Each plate to separate file				No
Field separator to use				System
File name format				<DefaultDataFolder>\<Date>\<ProtocolName>_<AssayID>.csv
Operations:
Plate 1
Group 1
Measurement
Label				Lilly FRET(1)
Labels:
Lilly FRET				6000025
Light source				Laser
Top mirror				LANCE/DELFIA Bias
Bottom mirror				N/A
Exc. filter				N/A
Using of excitation filter				Top
Ems. filter				APC 665
Using of emission filter				Top
2nd ems. filter				Europium 615
Using of 2nd emission filter				Top
Measurement height				7.3 mm
Cycle				16600
Delay				30
Number of flashes				20
Number of flashes for 2nd detector				5
Number of sequence windows				1
Total time of windows				500
Excitation light				100%
Reference excitation light				100%
Reference AD gain				4
Reference signal				323509
Last edited				13-06-14 09:17:06
Last edited by				EnVision
Factory preset				No
Filters:
APC 665				205
Filter type				Emission
Description				M665 CWL=665nm BW=7 5nm Tmin=75%
Used with				Luminescence DELFIA - Time-resolved Fluorescence Fluorescence Intensity LANCE - Time-resolved Fluorescence
Last edited				26-02-19 14:51:38
Last edited by				Installation
Factory preset				Yes
Europium 615				203
Filter type				Emission
Description				M615 CWL=615nm BW=8 5nm Tmin=80%
Used with				Luminescence DELFIA - Time-resolved Fluorescence Fluorescence Intensity LANCE - Time-resolved FluorescenceLuminescence Absorbance DELFIA - Time-resolved Fluorescence Fluorescence Intensity LANCE - Time-resolved Fluorescence
Last edited				26-02-19 14:51:38
Last edited by				Installation
Factory preset				Yes
Mirror modules:
LANCE/DELFIA Bias				445
Used by				Top
Dual				No
Bias				Yes
Description				D400
Used with				Luminescence DELFIA - Time-resolved Fluorescence Fluorescence Intensity LANCE - Time-resolved Fluorescence
Last edited				26-02-19 14:51:38
Last edited by				Installation
Factory preset				Yes
Instrument:
Serial number				1040204
Nickname				EnVision
Normalization:
Notifications for plate 1 repeat 1:
WARNING: Plate height defined in the plate editor does not match the actual plate height. Measured height is 14.85 mm. Plate editor height is 14.35 mm. The results may be affected.
Exported with EnVision Workstation version 1.14.3049.528
