## Supplementary material for "Genome-wide arrayed CRISPR activation screen for prion protein modulators": Plate_LXXV_B.csv

Plate information
Plate	Repeat	Barcode	Measured height	Chamber temperature at start	Chamber temperature at end	Humidity at start	Humidity at end	Ambient temperature at start	Ambient temperature at end	Formula	Measurement date
1	1	=""	N/A	N/A	N/A	N/A	N/A	N/A	N/A	Calc 1: Label ratio = X / Y where X = Lilly FRET(1) channel 1 window 1 Y = Lilly FRET(1) channel 2 window 1	12-03-24 14:27:12
Background information
Plate	Label	Result	Signal	Flashes/Time	Meastime	MeasInfo
1	Lilly FRET	0	105	20	00:00:00.000	De=1st Ex=Top Em=Top Wdw=1 (14)
1	Lilly FRET	0	64	5	00:00:00.000	De=2nd Ex=Top Em=Top Wdw=1 (142)
Calculated results: Calc 1: Label ratio = X / Y where X = Lilly FRET(1) channel 1 window 1 Y = Lilly FRET(1) channel 2 window 1
	01	02	03	04	05	06	07	08	09	10	11	12	13	14	15	16	17	18	19	20	21	22	23	24
A	0.01755202447	0.05492111691	0.0442598954	0.0365968276	0.0671205938	0.05446629568	0.05427460471	0.05375964242	0.05427602607	0.03029699905	0.04664113141	0.05590527245	0.07142696402	0.05832245503	0.05589494412	0.05357313268	0.05065187752	0.06406373453	0.04901634618	0.05058168943	0.0591844902	0.05688922688	0.0572816539	0.02020677713
B	0.01786059292	0.05062875576	0.03686358224	0.03932315108	0.03663126324	0.0499575877	0.03635127432	0.04964738682	0.04898030711	0.05283739605	0.0457285444	0.05322011913	0.11354395687	0.05370733564	0.04996733915	0.04139014764	0.09492793585	0.04941921124	0.0393922341	0.04771342582	0.05311190575	0.05054952923	0.05055571514	0.02428642964
C	0.02641185312	0.04463786327	0.05456009818	0.0479694269	0.10158788407	0.045613718	0.04963948764	0.05291911593	0.06424306892	0.04429139033	0.03917760567	0.04752598784	0.03659627903	0.05091763653	0.03813767694	0.04564515642	0.0528361647	0.04359207142	0.04319922133	0.04624259529	0.04924480356	0.0545553737	0.04984298436	0.01939467404
D	0.017492078	0.04484737823	0.05056365549	0.04393545883	0.03443691504	0.04405045933	0.05164421322	0.04778881378	0.03210260691	0.04762047899	0.05769082528	0.04305961926	0.11235519439	0.03358789098	0.05295104768	0.05181922606	0.04329787074	0.03621803347	0.04936927265	0.04265791632	0.04545021892	0.05053453665	0.0551515566	0.0230125523
E	0.02045144675	0.03569714063	0.0501233655	0.04321222545	0.09212867055	0.04701432811	0.05011851297	0.04726503522	0.04434312552	0.05229234391	0.04798299845	0.04190114999	0.03752936193	0.06419625823	0.05714012632	0.04262954036	0.04745773151	0.04349101839	0.05595331578	0.04564881403	0.04519559137	0.04932266814	0.05091568338	0.01845381511
F	0.01785491711	0.03977437747	0.04978572845	0.04643644266	0.0355029131	0.04693863357	0.05341523416	0.05749974027	0.04221854305	0.04690945589	0.05149151428	0.03065855094	0.10916367761	0.06461523992	0.04196231859	0.05090541696	0.04354071072	0.03833944968	0.05499050399	0.04895834969	0.0393310329	0.03703932151	0.03354927014	0.02506684492
G	0.02781669001	0.04836924189	0.03907604611	0.04810503295	0.11039553895	0.04334749427	0.0412326619	0.05183982027	0.04467333463	0.0391454303	0.04293402402	0.04746427868	0.0358589249	0.04788908	0.04319913602	0.04695998264	0.04310726203	0.04143561422	0.03649969227	0.04110053069	0.04973051517	0.0460942708	0.05132135585	0.01995961884
H	0.01827957818	0.04891239303	0.03532224265	0.05141676325	0.03463236069	0.03303082577	0.04174515214	0.03671399132	0.03788556186	0.0360760551	0.04417030833	0.0437178096	0.10647112628	0.05731084	0.04973877329	0.03361999221	0.04220566409	0.03996457015	0.04772737613	0.05620147612	0.04388599125	0.07577579082	0.05650973312	0.02612704918
I	0.02813731007	0.03469900287	0.03050399891	0.03112155911	0.10381103148	0.04746980584	0.02990115004	0.04503542285	0.03800105684	0.05029823931	0.0441497191	0.04808942433	0.03598516642	0.03986995332	0.04617210228	0.04222653114	0.0436774697	0.03481448961	0.0385831996	0.04501707786	0.04166157045	0.04397995617	0.05265005265	0.01904233257
J	0.01828942374	0.03996916146	0.03084337349	0.0392783965	0.03400100993	0.04070856883	0.04109727234	0.04464620925	0.03461858658	0.04508286203	0.03953743982	0.04405807274	0.11019606078	0.03686235003	0.04886182505	0.04662673975	0.05100853968	0.04684494852	0.03848537571	0.04102988492	0.04759090246	0.0655698854	0.04012405206	0.03019844694
K	0.03077273763	0.04611941968	0.04900267356	0.04427014299	0.09843475025	0.04438417257	0.04952787362	0.05057964725	0.02919708029	0.05830487473	0.04016296128	0.03912272587	0.03594300788	0.04478126076	0.05075996113	0.04806247402	0.0521277611	0.04666765138	0.04277425449	0.05148783701	0.04519030383	0.04564524381	0.04736349604	0.01853706211
L	0.01760244594	0.05036561095	0.0462156984	0.04772026945	0.03412065525	0.0441824848	0.04854368932	0.04510885831	0.04509145547	0.05168684126	0.05429738902	0.04169320319	0.10469420768	0.05259582575	0.0461212201	0.04805793285	0.05204639423	0.04661913953	0.0508368332	0.04778889023	0.0489012786	0.04756323784	0.03993795743	0.04307250538
M	0.02348672904	0.04744626365	0.02753507677	0.04154260063	0.09785781961	0.04412815877	0.04863318254	0.03530694012	0.04162265891	0.04194086499	0.04017744077	0.03891514054	0.0371290903	0.04795077117	0.04784839204	0.04760562939	0.05284728045	0.0457838694	0.04937790693	0.03518390851	0.0350669352	0.04110323512	0.04965277226	0.01960121663
N	0.01749223837	0.04420161077	0.0379713163	0.05140215295	0.03719937493	0.03634948342	0.04367776161	0.05242685346	0.04875143114	0.0490793749	0.05860020063	0.04465435809	0.11227172885	0.04835173409	0.04002108004	0.04265113439	0.05055354946	0.04320183233	0.0480997951	0.04397399353	0.06265029542	0.05126530612	0.06007169017	0.02625298329
O	0.01792049486	0.03548712295	0.0398979305	0.03904195641	0.09930895435	0.05654837695	0.04772921412	0.04029021185	0.04787482312	0.0389978553	0.04046036224	0.03251374593	0.03599789837	0.04330414922	0.04875105067	0.04135403418	0.04192837548	0.04450773231	0.048700954	0.0430639981	0.05267501552	0.04934575462	0.03818681936	0.01937826186
P	0.01707138945	0.05543729	0.05081014705	0.06137227326	0.06871192823	0.05266885486	0.03957803551	0.05080047647	0.04678942505	0.04165734347	0.04970106657	0.04634990656	0.06226373643	0.07473215604	0.05039345341	0.0373772155	0.04705370035	0.04856573307	0.04627356847	0.05389897615	0.06035501143	0.04871368331	0.07214518697	0.01852511578
Plate information
Plate	Repeat	Barcode	Measured height	Chamber temperature at start	Chamber temperature at end	Humidity at start	Humidity at end	Ambient temperature at start	Ambient temperature at end	Group	Label	ScanX	ScanY	Measinfo	Kinetics	Measurement date
1	1	=""	14.9	24.24	24.21	30.7	30.7	23.5	23.72	1	Lilly FRET(1)	0	0	De=1st Ex=Top Em=Top Wdw=1 (14)	0	12-03-24 14:27:12
Background information
Plate	Label	Result	Signal	Flashes/Time	Meastime	MeasInfo
1	Lilly FRET	0	105	20	00:00:00.000	De=1st Ex=Top Em=Top Wdw=1 (14)
1	Lilly FRET	0	64	5	00:00:00.000	De=2nd Ex=Top Em=Top Wdw=1 (142)
Results for Lilly FRET(1) - channel 1 window 1 (Counts)
	01	02	03	04	05	06	07	08	09	10	11	12	13	14	15	16	17	18	19	20	21	22	23	24
A	264	7488	6017	5062	9079	7331	7356	7457	7395	4110	6332	7540	9522	7908	8317	7298	7133	8757	6630	6900	7986	7780	7747	2789
B	2496	7094	5077	5417	5032	7303	5293	7230	6708	7580	6744	7139	15080	7339	6655	5663	12738	7105	5320	6500	7263	7060	6864	97
C	123	5826	7113	6389	13288	6057	6561	7013	8576	5897	5023	6323	5071	6825	5041	6052	6973	5762	5681	5964	6899	7400	6571	2560
D	2335	5993	6728	5887	4533	6296	6651	6327	4230	6337	7484	5666	14490	4407	7005	6812	5771	4794	6438	5408	5730	6613	7258	66
E	135	4759	6643	5678	11963	6638	6428	6167	5816	7464	6209	5480	4873	8345	7174	5536	6164	6077	7268	5789	5704	6419	6628	2382
F	2292	5204	6529	6047	4619	6074	7035	7195	5457	6403	6423	3959	13665	8244	5352	6550	5608	4952	7007	6237	4981	4804	4314	75
G	139	6423	5251	6401	15719	5765	5443	6830	5994	5255	5752	6265	4861	6376	5760	6277	5749	5522	4863	5460	6708	6154	6830	2679
H	2373	6539	4669	6743	4598	4404	5341	4828	5042	4751	5822	5721	13852	7535	6588	4488	5602	5279	6294	7333	5831	10085	7449	51
I	150	4670	4020	4104	13312	6210	3887	5861	5034	6999	5729	6251	4716	5543	6031	5575	6101	4520	5001	5786	5450	5740	6900	2470
J	2361	5288	4032	5195	4444	5366	5296	5827	4491	6401	5108	5775	14692	4830	6652	6057	6666	6625	5154	5305	6200	8577	5201	70
K	135	6183	6525	5678	12697	5613	6546	6527	3808	7717	4939	5075	4619	5720	6529	6013	7101	6003	5389	6409	5768	5799	5922	2314
L	2372	6757	6127	6241	4497	5712	6270	5878	5882	6738	7056	5630	13462	6736	5959	6132	6722	5990	6488	5949	6280	6128	5124	60
M	123	6355	3662	5497	12704	6297	6289	4600	5596	5481	5235	4966	4870	6078	6249	6082	6744	5839	6338	4338	4440	5213	6249	2494
N	2372	5845	4996	6771	4880	4623	6035	6766	6302	6344	7594	5616	14005	6197	5164	5448	6370	5470	6127	5492	7868	6594	7709	66
O	197	4893	5535	5345	12905	7550	6705	5270	6462	5255	5435	4299	4796	5688	6786	5495	5594	5923	6422	5618	6957	6494	5095	2562
P	2057	7474	6786	8204	9306	6916	5245	6781	6228	5399	6426	6052	8219	9619	6737	4863	6159	6310	5976	6970	7868	6296	9334	156
Plate information
Plate	Repeat	Barcode	Measured height	Chamber temperature at start	Chamber temperature at end	Humidity at start	Humidity at end	Ambient temperature at start	Ambient temperature at end	Group	Label	ScanX	ScanY	Measinfo	Kinetics	Measurement date
1	1	=""	14.9	24.24	24.21	30.7	30.7	23.5	23.72	1	Lilly FRET(1)	0	0	De=2nd Ex=Top Em=Top Wdw=1 (142)	0	12-03-24 14:27:12
Background information
Plate	Label	Result	Signal	Flashes/Time	Meastime	MeasInfo
1	Lilly FRET	0	105	20	00:00:00.000	De=1st Ex=Top Em=Top Wdw=1 (14)
1	Lilly FRET	0	64	5	00:00:00.000	De=2nd Ex=Top Em=Top Wdw=1 (142)
Results for Lilly FRET(1) - channel 2 window 1 (Counts)
	01	02	03	04	05	06	07	08	09	10	11	12	13	14	15	16	17	18	19	20	21	22	23	24
A	15041	136341	135947	138318	135264	134597	135533	138710	136248	135657	135760	134871	133311	135591	148797	136225	140824	136692	135261	136413	134934	136757	135244	138023
B	139749	140118	137724	137756	137369	146184	145607	145627	136953	143459	147479	134141	132812	136648	133187	136820	134186	143770	135052	136230	136749	139665	135771	3994
C	4657	130517	130370	133189	130803	132789	132173	132523	133493	133141	128211	133043	138566	134040	132179	132588	131974	132180	131507	128972	140096	135642	131834	131995
D	133489	133631	133060	133992	131632	142927	128785	132395	131765	133073	129726	131585	128966	131208	132292	131457	133286	132365	130405	126776	126072	130861	131601	2868
E	6601	133316	132533	131398	129851	141191	128256	130477	131159	142736	129400	130784	129845	129992	125551	129863	129884	139730	129894	126816	126207	130143	130176	129079
F	128368	130838	131142	130221	130102	129403	131704	125131	129256	136497	124739	129132	125179	127586	127543	128670	128799	129162	127422	127394	126643	129700	128587	2992
G	4997	132791	134379	133063	142388	132995	132007	131752	134174	134243	133973	131994	135559	133141	133336	133667	133365	133267	133234	132845	134887	133509	133083	134221
H	129817	133688	132183	131144	132766	133330	127943	131503	133085	131694	131808	130862	130101	131476	132452	133492	132731	132092	131874	130477	132867	133090	131818	1952
I	5331	134586	131786	131870	128233	130820	129995	130142	132470	139150	129763	129987	131054	139027	130620	132026	139683	129831	129616	128529	130816	130514	131054	129711
J	129091	132302	130725	132261	130702	131815	128865	130515	129728	141983	129194	131077	133326	131028	136139	129904	130684	141424	133921	129296	130277	130807	129623	2318
K	4387	134065	133156	128258	128989	126464	132168	129044	130424	132356	122974	129720	128509	127732	128625	125108	136223	128633	125987	124476	127638	127045	125033	124831
L	134754	134159	132574	130783	131797	129282	129162	130307	130446	130362	129951	135034	128584	128071	129203	127596	129154	128488	127624	124485	128422	128839	128299	1393
M	5237	133941	132994	132322	129821	142698	129315	130286	134446	130684	130297	127611	131164	126755	130600	127758	127613	127534	128357	123295	126615	126827	125854	127237
N	135603	132235	131573	131726	131185	127182	138171	129056	129268	129260	129590	125766	124742	128165	129032	127734	126005	126615	127381	124892	125586	128625	128330	2514
O	10993	137881	138729	136904	129948	133514	140480	130801	134977	134751	134329	132221	133230	131350	139197	132877	133418	133078	131866	130457	132074	131602	133423	132210
P	120494	134819	133556	133676	135435	131311	132523	133483	133107	129605	129293	130572	132003	128713	133688	130106	130893	129927	129145	129316	130362	129245	129378	8421
Basic assay information
Assay ID:				19250
Assay Started:				12-03-24 14:22:17
Assay Finished:				12-03-24 14:27:20
Assay Exported:				12-03-24 14:27:20
Protocol ID:				100202
Protocol Name:				Lilly FRET_384
Serial#:				="1040204"
Protocol information
Protocol:
Protocol name				Lilly FRET_384
Number of assay repeats				1
Start assay repeat each				N/A
Number of plate repeats				1
Start plate repeat each				N/A
Is label meas. height used				Yes
Height of measurement				Defined in label
Is gripper height used				No
Mode of measurement				By Columns bi-directional
Rotated plate				No
Soft move				No
Protocol notes
Plate type:
Name of the plate type				384 OptiPlate
Number of rows				16
Number of columns				24
Number of the wells in the plate				384
Height of the plate				14.35 mm
Coordinates of corners:
384 OptiPlate + Lilly FRET
12.1 mm x------------------------------------------------------- x 115.6 mm
9 mm 9 mm
12.1 mm x------------------------------------------------------- x 115.6 mm
76.5 mm 76.5 mm
Platemap:
Plate				1
Group				1
	01	02	03	04	05	06	07	08	09	10	11	12	13	14	15	16	17	18	19	20	21	22	23	24
A	-	-	-	-	-	-	-	-	-	-	-	-	-	-	-	-	-	-	-	-	-	-	-	-
B	-	-	-	-	-	-	-	-	-	-	-	-	-	-	-	-	-	-	-	-	-	-	-	-
C	-	-	-	-	-	-	-	-	-	-	-	-	-	-	-	-	-	-	-	-	-	-	-	-
D	-	-	-	-	-	-	-	-	-	-	-	-	-	-	-	-	-	-	-	-	-	-	-	-
E	-	-	-	-	-	-	-	-	-	-	-	-	-	-	-	-	-	-	-	-	-	-	-	-
F	-	-	-	-	-	-	-	-	-	-	-	-	-	-	-	-	-	-	-	-	-	-	-	-
G	-	-	-	-	-	-	-	-	-	-	-	-	-	-	-	-	-	-	-	-	-	-	-	-
H	-	-	-	-	-	-	-	-	-	-	-	-	-	-	-	-	-	-	-	-	-	-	-	-
I	-	-	-	-	-	-	-	-	-	-	-	-	-	-	-	-	-	-	-	-	-	-	-	-
J	-	-	-	-	-	-	-	-	-	-	-	-	-	-	-	-	-	-	-	-	-	-	-	-
K	-	-	-	-	-	-	-	-	-	-	-	-	-	-	-	-	-	-	-	-	-	-	-	-
L	-	-	-	-	-	-	-	-	-	-	-	-	-	-	-	-	-	-	-	-	-	-	-	-
M	-	-	-	-	-	-	-	-	-	-	-	-	-	-	-	-	-	-	-	-	-	-	-	-
N	-	-	-	-	-	-	-	-	-	-	-	-	-	-	-	-	-	-	-	-	-	-	-	-
O	-	-	-	-	-	-	-	-	-	-	-	-	-	-	-	-	-	-	-	-	-	-	-	-
P	-	-	-	-	-	-	-	-	-	-	-	-	-	-	-	-	-	-	-	-	-	-	-	-
- - Undefined
Calculations:
Plate				1
Formula index				Calc 1
Formula name				Label ratio
Formula				Label ratio where X = Lilly FRET(1) channel 1 window 1 Y = Lilly FRET(1) channel 2 window 1
Auto export parameters:
Export format				Plate2
Include basic assay information				Yes
Place assay information at				End of file
Include basic plate information				Yes
Place plate information at				Beginning of plate
Include protocol information				Yes
Protocol info level				Large
Include error and warning information				Yes
Include background information				Yes
Add plate number to the file name				Yes
Each plate to separate file				No
Field separator to use				System
File name format				<DefaultDataFolder>\<Date>\<ProtocolName>_<AssayID>.csv
Operations:
Plate 1
Group 1
Measurement
Label				Lilly FRET(1)
Labels:
Lilly FRET				6000025
Light source				Laser
Top mirror				LANCE/DELFIA Bias
Bottom mirror				N/A
Exc. filter				N/A
Using of excitation filter				Top
Ems. filter				APC 665
Using of emission filter				Top
2nd ems. filter				Europium 615
Using of 2nd emission filter				Top
Measurement height				7.3 mm
Cycle				16600
Delay				30
Number of flashes				20
Number of flashes for 2nd detector				5
Number of sequence windows				1
Total time of windows				500
Excitation light				100%
Reference excitation light				100%
Reference AD gain				4
Reference signal				323509
Last edited				13-06-14 09:17:06
Last edited by				EnVision
Factory preset				No
Filters:
APC 665				205
Filter type				Emission
Description				M665 CWL=665nm BW=7 5nm Tmin=75%
Used with				Luminescence DELFIA - Time-resolved Fluorescence Fluorescence Intensity LANCE - Time-resolved Fluorescence
Last edited				26-02-19 14:51:38
Last edited by				Installation
Factory preset				Yes
Europium 615				203
Filter type				Emission
Description				M615 CWL=615nm BW=8 5nm Tmin=80%
Used with				Luminescence DELFIA - Time-resolved Fluorescence Fluorescence Intensity LANCE - Time-resolved FluorescenceLuminescence Absorbance DELFIA - Time-resolved Fluorescence Fluorescence Intensity LANCE - Time-resolved Fluorescence
Last edited				26-02-19 14:51:38
Last edited by				Installation
Factory preset				Yes
Mirror modules:
LANCE/DELFIA Bias				445
Used by				Top
Dual				No
Bias				Yes
Description				D400
Used with				Luminescence DELFIA - Time-resolved Fluorescence Fluorescence Intensity LANCE - Time-resolved Fluorescence
Last edited				26-02-19 14:51:38
Last edited by				Installation
Factory preset				Yes
Instrument:
Serial number				1040204
Nickname				EnVision
Normalization:
Notifications for plate 1 repeat 1:
WARNING: Plate height defined in the plate editor does not match the actual plate height. Measured height is 14.90 mm. Plate editor height is 14.35 mm. The results may be affected.
Exported with EnVision Workstation version 1.14.3049.528
