## Supplementary material for "Genome-wide arrayed CRISPR activation screen for prion protein modulators": Plate_LXXVI_A.csv

Plate information
Plate	Repeat	Barcode	Measured height	Chamber temperature at start	Chamber temperature at end	Humidity at start	Humidity at end	Ambient temperature at start	Ambient temperature at end	Formula	Measurement date
1	1	=""	N/A	N/A	N/A	N/A	N/A	N/A	N/A	Calc 1: Label ratio = X / Y where X = Lilly FRET(1) channel 1 window 1 Y = Lilly FRET(1) channel 2 window 1	12-03-24 14:32:40
Background information
Plate	Label	Result	Signal	Flashes/Time	Meastime	MeasInfo
1	Lilly FRET	0	110	20	00:00:00.000	De=1st Ex=Top Em=Top Wdw=1 (14)
1	Lilly FRET	0	64	5	00:00:00.000	De=2nd Ex=Top Em=Top Wdw=1 (142)
Calculated results: Calc 1: Label ratio = X / Y where X = Lilly FRET(1) channel 1 window 1 Y = Lilly FRET(1) channel 2 window 1
	01	02	03	04	05	06	07	08	09	10	11	12	13	14	15	16	17	18	19	20	21	22	23	24
A	0.02802122459	0.07013929323	0.06281279252	0.06296833724	0.06912514888	0.06634928514	0.06967491232	0.05316811671	0.07043290173	0.05318014924	0.05969882346	0.06029106029	0.05511208145	0.05293878607	0.0634438608	0.05777652211	0.07363543143	0.06516697931	0.06403993365	0.06329320003	0.06365589748	0.07437432541	0.07412476926	0.02109244025
B	0.01903320391	0.04300492423	0.04526598162	0.05838168756	0.04571740643	0.05491593498	0.056757692	0.05298551581	0.05123383041	0.03830049167	0.04635275435	0.05433589041	0.06520123597	0.06049155266	0.04979675482	0.05726858571	0.05013656631	0.04589495534	0.05661985096	0.06054848217	0.05903863519	0.07056967654	0.12805660242	0.05013368984
C	0.0245114844	0.117431235	0.0588614214	0.05814710682	0.05267032731	0.0500506382	0.04656433819	0.05143807831	0.06130015781	0.06188098179	0.05350010025	0.05921265708	0.06030753277	0.05699914818	0.06004686585	0.05542174479	0.05704138757	0.03323597774	0.0611369517	0.06121163712	0.06211242095	0.0735324973	0.04282590785	0.02131329213
D	0.01750409911	0.03625736266	0.04868342105	0.04635681341	0.03249693637	0.02966868021	0.04729071596	0.05103598029	0.05329520844	0.04210470506	0.04530304623	0.04000758438	0.05675874597	0.06400128452	0.05285308484	0.04394565234	0.04151364312	0.03516471895	0.06222287227	0.05663078071	0.05990847424	0.05560625465	0.1147057904	0.0311461794
E	0.0228583636	0.11210665181	0.05650546142	0.05533913754	0.04855427422	0.04919346759	0.05548005682	0.05258540414	0.05157507243	0.04424536896	0.02783795746	0.04449429099	0.03181775759	0.04814083713	0.05568679303	0.04835265774	0.03625030819	0.04612937434	0.06256984101	0.05307001904	0.05228677854	0.05679444649	0.03455048117	0.01967550784
F	0.01753987711	0.03302574065	0.0538697318	0.04494502138	0.06253741438	0.03428843497	0.05302522188	0.03462789363	0.04572390363	0.04809491145	0.04134546894	0.04255702328	0.043761853	0.04766451059	0.05444260941	0.0617375201	0.05747862721	0.0440350291	0.05420217364	0.05839658407	0.05164768214	0.0565974704	0.11587955576	0.14444444444
G	0.03873966942	0.11606568426	0.04875197638	0.04786351151	0.06014850398	0.04652170017	0.04513909397	0.04251078878	0.04359214921	0.04409556517	0.05196679081	0.03747001285	0.0344501874	0.04312483189	0.04231132146	0.04502235046	0.0438840541	0.06030763969	0.06191096417	0.06465117606	0.06121343853	0.06504762335	0.03659843613	0.01955724569
H	0.01751085703	0.03165246317	0.04157841935	0.04793894692	0.04949971472	0.03979857172	0.04213595005	0.04729032889	0.05274870017	0.03941557263	0.0440780049	0.05621776289	0.04526947761	0.04896065444	0.0492014328	0.04037395001	0.04240866942	0.04581162719	0.05330023038	0.05986316125	0.06155079601	0.06158753248	0.11455502848	0.03187855787
I	0.03804168045	0.11437595712	0.04442655401	0.05389388245	0.05502561043	0.06407704352	0.04767072144	0.04114793428	0.05308900125	0.05163933803	0.04710268494	0.05310725794	0.05221779991	0.05387989841	0.04183283705	0.05318903983	0.03359928942	0.05060459665	0.05097743226	0.05687739727	0.060941463	0.06421251907	0.03744648789	0.02190935572
J	0.01722577509	0.03613666229	0.05728062901	0.05991428928	0.05953871047	0.06032636449	0.05612729333	0.05744370669	0.05975891842	0.06088441338	0.06280189473	0.06441846059	0.06221525307	0.06175936884	0.06445035875	0.06348690824	0.06165174592	0.06174546125	0.06265658328	0.06027854121	0.06337028233	0.06019069401	0.1196369637	0.02464268112
K	0.02672786177	0.1182842253	0.05854375847	0.0718718258	0.06707471335	0.07213930348	0.07342498989	0.05380547613	0.05506445535	0.061048243	0.06078031624	0.06043977277	0.0619867776	0.06288445196	0.06372355496	0.06307239424	0.06278100157	0.06436772722	0.06335822507	0.06078724464	0.05946453512	0.0602058789	0.03601412017	0.0196771288
L	0.01812442574	0.03583677121	0.05697301117	0.05130543145	0.06803711406	0.05763851343	0.0618471645	0.05872291904	0.05825926184	0.05503489531	0.05976459656	0.05988248824	0.06053806543	0.05891271557	0.06130990888	0.05691817868	0.06066393956	0.06499545133	0.06336713119	0.06353680402	0.0572502832	0.05288727825	0.107004442	0.07723577236
M	0.0356151153	0.11506681549	0.05890919627	0.0577011848	0.0552801075	0.05807392771	0.06061594625	0.05625346388	0.05821386458	0.05526843241	0.06471893229	0.06103338194	0.06343254615	0.0627818407	0.06124637659	0.05873148665	0.06068064489	0.0626694058	0.0627952925	0.06508319914	0.05564684673	0.06286582295	0.03509911724	0.01995031949
N	0.02014479978	0.04338639028	0.07003830584	0.07394038021	0.06959986692	0.07352345017	0.07556608537	0.05402372674	0.0506009651	0.05220026272	0.06243101173	0.06315527293	0.06086547875	0.05924519529	0.06004879254	0.05873527408	0.06079013368	0.04880938553	0.05856925419	0.06319907049	0.05718750493	0.05341370402	0.12605528815	0.05106382979
O	0.03815261044	0.1163679347	0.07373124086	0.0724431397	0.06618050827	0.07467231868	0.0764725311	0.05461878406	0.04529794656	0.05745571476	0.06230263966	0.06287735161	0.06087452743	0.04360129965	0.06693366899	0.04915662297	0.05532682194	0.07021711424	0.05211204457	0.06320138383	0.06041708878	0.05322873907	0.03518995593	0.02477622628
P	0.02566400521	0.06730872124	0.06583192218	0.05263434641	0.05160788382	0.04911352809	0.06478207973	0.0599504589	0.06002798744	0.06740246667	0.06525639002	0.06377899299	0.06481762412	0.05125661376	0.07289125917	0.07364947293	0.07074145793	0.07626925226	0.06481738465	0.06450754147	0.06509788794	0.064543355	0.06298359884	0.02987747408
Plate information
Plate	Repeat	Barcode	Measured height	Chamber temperature at start	Chamber temperature at end	Humidity at start	Humidity at end	Ambient temperature at start	Ambient temperature at end	Group	Label	ScanX	ScanY	Measinfo	Kinetics	Measurement date
1	1	=""	14.9	24.24	24.21	30.5	30.8	23.6	23.63	1	Lilly FRET(1)	0	0	De=1st Ex=Top Em=Top Wdw=1 (14)	0	12-03-24 14:32:40
Background information
Plate	Label	Result	Signal	Flashes/Time	Meastime	MeasInfo
1	Lilly FRET	0	110	20	00:00:00.000	De=1st Ex=Top Em=Top Wdw=1 (14)
1	Lilly FRET	0	64	5	00:00:00.000	De=2nd Ex=Top Em=Top Wdw=1 (142)
Results for Lilly FRET(1) - channel 1 window 1 (Counts)
	01	02	03	04	05	06	07	08	09	10	11	12	13	14	15	16	17	18	19	20	21	22	23	24
A	470	9396	8522	8462	9228	8822	9754	7260	9378	7184	8012	8004	7270	7165	8503	7771	9407	8824	8416	8553	8295	9578	9477	2705
B	2603	5633	6176	7858	6111	7274	7709	7170	6947	5040	6188	7076	8335	7716	7387	7379	6443	6191	7575	8094	7911	9126	16072	75
C	143	15267	7767	7590	6868	6474	6040	6771	8002	8166	6938	7313	7444	7026	7380	6903	7051	4347	7939	7970	8093	9112	5406	2731
D	2402	4826	6410	6121	4349	4052	6166	6722	6915	5559	6035	5275	7249	7972	6568	5809	5471	4655	8083	7438	7763	7251	14675	75
E	107	14489	7320	7316	6324	6383	7226	6833	6711	5828	3585	5931	4091	5975	6907	6001	4705	6177	8119	6995	6808	7396	4574	2560
F	2318	4420	7030	5886	8044	4393	6799	4525	5895	6170	5224	5435	5515	5991	6593	7601	6999	5667	7022	7563	6697	7285	14597	39
G	75	15154	6506	6517	8214	6230	6114	5674	5808	5932	6879	5045	4559	5772	5650	6023	5915	7759	9269	9065	8139	8646	4849	2592
H	2383	4301	5595	6558	7114	5311	5608	6282	7609	5212	5723	7466	5904	6416	6497	5489	5694	6059	7149	7892	8061	8129	14924	84
I	115	14340	6015	7357	7101	8144	6282	5437	6982	6793	6077	6922	6901	7701	5465	6930	4388	7081	6754	7444	7857	8378	5467	2798
J	2303	4785	7460	8640	7801	7915	7330	8314	7828	7987	8061	8319	7975	7828	8282	8210	7954	8040	8078	7808	8078	7790	14935	100
K	99	14753	7644	9057	8219	8961	9079	6868	7394	8815	7811	7820	7979	8066	8232	8099	8071	8325	8213	7808	7536	7691	4693	2556
L	2446	5047	7418	6752	8506	7356	7946	7622	7531	7176	7718	7654	7959	7577	7866	7419	7845	8359	8212	7867	7126	6684	13225	57
M	295	14845	7726	7500	7158	7524	7804	7308	7504	7197	9131	7743	8171	8061	7881	7582	7840	8023	8041	8245	6976	7615	4322	2554
N	2788	5626	9014	9996	9205	9431	9728	7318	6837	6994	8088	8114	7771	7645	7778	7673	7926	6303	7696	8159	7246	6513	14797	72
O	627	15653	9885	9772	9039	9759	10419	7638	6298	8112	8622	8623	8534	5824	8774	6697	7364	9311	7090	8842	8051	6704	4535	3114
P	3465	4403	5326	5005	3383	4773	9052	8374	8279	9307	9094	8549	8759	6665	9294	9418	9060	9691	8641	8481	8775	8412	8026	317
Plate information
Plate	Repeat	Barcode	Measured height	Chamber temperature at start	Chamber temperature at end	Humidity at start	Humidity at end	Ambient temperature at start	Ambient temperature at end	Group	Label	ScanX	ScanY	Measinfo	Kinetics	Measurement date
1	1	=""	14.9	24.24	24.21	30.5	30.8	23.6	23.63	1	Lilly FRET(1)	0	0	De=2nd Ex=Top Em=Top Wdw=1 (142)	0	12-03-24 14:32:40
Background information
Plate	Label	Result	Signal	Flashes/Time	Meastime	MeasInfo
1	Lilly FRET	0	110	20	00:00:00.000	De=1st Ex=Top Em=Top Wdw=1 (14)
1	Lilly FRET	0	64	5	00:00:00.000	De=2nd Ex=Top Em=Top Wdw=1 (142)
Results for Lilly FRET(1) - channel 2 window 1 (Counts)
	01	02	03	04	05	06	07	08	09	10	11	12	13	14	15	16	17	18	19	20	21	22	23	24
A	16773	133962	135673	134385	133497	132963	139993	136548	133148	135088	134207	132756	131913	135345	134024	134501	127751	135406	131418	135133	130310	128781	127852	128245
B	136761	130985	136438	134597	133669	132457	135823	135320	135594	131591	133498	130227	127835	127555	148343	128849	128509	134895	133787	133678	133997	129319	125507	1496
C	5834	130008	131954	130531	130396	129349	129713	131634	130538	131963	129682	123504	123434	123265	122904	124554	123612	130792	129856	130204	130296	123918	126232	128136
D	137225	133104	131667	132041	133828	136575	130385	131711	129749	132028	133214	131850	127716	124560	124269	132186	131788	132377	129904	131342	129581	130399	127936	2408
E	4681	129243	129545	132203	130246	129753	130245	129941	130121	131720	128781	133298	128576	124115	124033	124109	129792	133906	129759	131807	130205	130224	132386	130111
F	132156	133835	130500	130960	128627	128119	128222	130675	128926	128288	126350	127711	126023	125691	121100	123118	121767	128693	129552	129511	129667	128716	125967	270
G	1936	130564	133451	136158	136562	133916	135448	133472	133235	134526	132373	134641	132336	133844	133534	133778	134787	128657	149715	140214	132961	132918	132492	132534
H	136087	135882	134565	136799	143718	133447	133093	132839	144250	132232	129838	132805	130419	131044	132049	135954	134265	132259	134127	131834	130965	131991	130278	2635
I	3023	125376	135392	136509	129049	127097	131779	132133	131515	131547	129016	130340	132158	142929	130639	130290	130598	139928	132490	130878	128927	130473	145995	127708
J	133695	132414	130236	144206	131024	131203	130596	144733	130993	131183	128356	129140	128184	126750	128502	129318	129015	130212	128925	129532	127473	129422	124836	4058
K	3704	124725	130569	126016	122535	124218	123650	127645	134279	144394	128512	129385	128721	128267	129183	128408	128558	129335	129628	128448	126731	127745	130310	129897
L	134956	140833	130202	131604	125020	127623	128478	129796	129267	130390	129140	127817	131471	128614	128299	130345	129319	128609	129594	123818	124471	126382	123593	738
M	8283	129012	131151	129980	129486	129559	128745	129912	128904	130219	141087	126865	128814	128397	128677	129096	129201	128021	128051	126684	125362	121131	123137	128018
N	138398	129672	128701	135190	132256	128272	128735	135459	135116	133984	129551	128477	127675	129040	129528	130637	130383	129135	131400	129100	126706	121935	117385	1410
O	16434	134513	134068	134892	136581	130691	136245	139842	139035	141187	138389	137140	140190	133574	131085	136238	133100	132603	136053	139902	133257	125947	128872	125685
P	135014	65415	80903	95090	65552	97183	139730	139682	137919	138081	139358	134041	135133	130032	127505	127876	128072	127063	133313	131473	134797	130331	127430	10610
Basic assay information
Assay ID:				19251
Assay Started:				12-03-24 14:27:46
Assay Finished:				12-03-24 14:32:48
Assay Exported:				12-03-24 14:32:48
Protocol ID:				100202
Protocol Name:				Lilly FRET_384
Serial#:				="1040204"
Protocol information
Protocol:
Protocol name				Lilly FRET_384
Number of assay repeats				1
Start assay repeat each				N/A
Number of plate repeats				1
Start plate repeat each				N/A
Is label meas. height used				Yes
Height of measurement				Defined in label
Is gripper height used				No
Mode of measurement				By Columns bi-directional
Rotated plate				No
Soft move				No
Protocol notes
Plate type:
Name of the plate type				384 OptiPlate
Number of rows				16
Number of columns				24
Number of the wells in the plate				384
Height of the plate				14.35 mm
Coordinates of corners:
384 OptiPlate + Lilly FRET
12.1 mm x------------------------------------------------------- x 115.6 mm
9 mm 9 mm
12.1 mm x------------------------------------------------------- x 115.6 mm
76.5 mm 76.5 mm
Platemap:
Plate				1
Group				1
	01	02	03	04	05	06	07	08	09	10	11	12	13	14	15	16	17	18	19	20	21	22	23	24
A	-	-	-	-	-	-	-	-	-	-	-	-	-	-	-	-	-	-	-	-	-	-	-	-
B	-	-	-	-	-	-	-	-	-	-	-	-	-	-	-	-	-	-	-	-	-	-	-	-
C	-	-	-	-	-	-	-	-	-	-	-	-	-	-	-	-	-	-	-	-	-	-	-	-
D	-	-	-	-	-	-	-	-	-	-	-	-	-	-	-	-	-	-	-	-	-	-	-	-
E	-	-	-	-	-	-	-	-	-	-	-	-	-	-	-	-	-	-	-	-	-	-	-	-
F	-	-	-	-	-	-	-	-	-	-	-	-	-	-	-	-	-	-	-	-	-	-	-	-
G	-	-	-	-	-	-	-	-	-	-	-	-	-	-	-	-	-	-	-	-	-	-	-	-
H	-	-	-	-	-	-	-	-	-	-	-	-	-	-	-	-	-	-	-	-	-	-	-	-
I	-	-	-	-	-	-	-	-	-	-	-	-	-	-	-	-	-	-	-	-	-	-	-	-
J	-	-	-	-	-	-	-	-	-	-	-	-	-	-	-	-	-	-	-	-	-	-	-	-
K	-	-	-	-	-	-	-	-	-	-	-	-	-	-	-	-	-	-	-	-	-	-	-	-
L	-	-	-	-	-	-	-	-	-	-	-	-	-	-	-	-	-	-	-	-	-	-	-	-
M	-	-	-	-	-	-	-	-	-	-	-	-	-	-	-	-	-	-	-	-	-	-	-	-
N	-	-	-	-	-	-	-	-	-	-	-	-	-	-	-	-	-	-	-	-	-	-	-	-
O	-	-	-	-	-	-	-	-	-	-	-	-	-	-	-	-	-	-	-	-	-	-	-	-
P	-	-	-	-	-	-	-	-	-	-	-	-	-	-	-	-	-	-	-	-	-	-	-	-
- - Undefined
Calculations:
Plate				1
Formula index				Calc 1
Formula name				Label ratio
Formula				Label ratio where X = Lilly FRET(1) channel 1 window 1 Y = Lilly FRET(1) channel 2 window 1
Auto export parameters:
Export format				Plate2
Include basic assay information				Yes
Place assay information at				End of file
Include basic plate information				Yes
Place plate information at				Beginning of plate
Include protocol information				Yes
Protocol info level				Large
Include error and warning information				Yes
Include background information				Yes
Add plate number to the file name				Yes
Each plate to separate file				No
Field separator to use				System
File name format				<DefaultDataFolder>\<Date>\<ProtocolName>_<AssayID>.csv
Operations:
Plate 1
Group 1
Measurement
Label				Lilly FRET(1)
Labels:
Lilly FRET				6000025
Light source				Laser
Top mirror				LANCE/DELFIA Bias
Bottom mirror				N/A
Exc. filter				N/A
Using of excitation filter				Top
Ems. filter				APC 665
Using of emission filter				Top
2nd ems. filter				Europium 615
Using of 2nd emission filter				Top
Measurement height				7.3 mm
Cycle				16600
Delay				30
Number of flashes				20
Number of flashes for 2nd detector				5
Number of sequence windows				1
Total time of windows				500
Excitation light				100%
Reference excitation light				100%
Reference AD gain				4
Reference signal				323509
Last edited				13-06-14 09:17:06
Last edited by				EnVision
Factory preset				No
Filters:
APC 665				205
Filter type				Emission
Description				M665 CWL=665nm BW=7 5nm Tmin=75%
Used with				Luminescence DELFIA - Time-resolved Fluorescence Fluorescence Intensity LANCE - Time-resolved Fluorescence
Last edited				26-02-19 14:51:38
Last edited by				Installation
Factory preset				Yes
Europium 615				203
Filter type				Emission
Description				M615 CWL=615nm BW=8 5nm Tmin=80%
Used with				Luminescence DELFIA - Time-resolved Fluorescence Fluorescence Intensity LANCE - Time-resolved FluorescenceLuminescence Absorbance DELFIA - Time-resolved Fluorescence Fluorescence Intensity LANCE - Time-resolved Fluorescence
Last edited				26-02-19 14:51:38
Last edited by				Installation
Factory preset				Yes
Mirror modules:
LANCE/DELFIA Bias				445
Used by				Top
Dual				No
Bias				Yes
Description				D400
Used with				Luminescence DELFIA - Time-resolved Fluorescence Fluorescence Intensity LANCE - Time-resolved Fluorescence
Last edited				26-02-19 14:51:38
Last edited by				Installation
Factory preset				Yes
Instrument:
Serial number				1040204
Nickname				EnVision
Normalization:
Notifications for plate 1 repeat 1:
WARNING: Plate height defined in the plate editor does not match the actual plate height. Measured height is 14.90 mm. Plate editor height is 14.35 mm. The results may be affected.
Exported with EnVision Workstation version 1.14.3049.528
