## Supplementary material for "Genome-wide arrayed CRISPR activation screen for prion protein modulators": Plate_LXXVI_B.csv

Plate information
Plate	Repeat	Barcode	Measured height	Chamber temperature at start	Chamber temperature at end	Humidity at start	Humidity at end	Ambient temperature at start	Ambient temperature at end	Formula	Measurement date
1	1	=""	N/A	N/A	N/A	N/A	N/A	N/A	N/A	Calc 1: Label ratio = X / Y where X = Lilly FRET(1) channel 1 window 1 Y = Lilly FRET(1) channel 2 window 1	12-03-24 14:38:42
Background information
Plate	Label	Result	Signal	Flashes/Time	Meastime	MeasInfo
1	Lilly FRET	0	114	20	00:00:00.000	De=1st Ex=Top Em=Top Wdw=1 (14)
1	Lilly FRET	0	63	5	00:00:00.000	De=2nd Ex=Top Em=Top Wdw=1 (142)
Calculated results: Calc 1: Label ratio = X / Y where X = Lilly FRET(1) channel 1 window 1 Y = Lilly FRET(1) channel 2 window 1
	01	02	03	04	05	06	07	08	09	10	11	12	13	14	15	16	17	18	19	20	21	22	23	24
A	0.03308945793	0.06797114883	0.0655624312	0.06323155406	0.06478165113	0.06486745303	0.07205750602	0.06958070083	0.06854519077	0.06948282669	0.06763256117	0.06614826335	0.0698517794	0.0706960392	0.07170002157	0.07034674724	0.07303896417	0.07148920328	0.07182088298	0.07200482196	0.07540622501	0.07183137107	0.07544850399	0.02054713755
B	0.01816759825	0.03712521603	0.05003102851	0.06130501661	0.04741962029	0.0578500239	0.05430336087	0.05743290738	0.05562514737	0.04590994246	0.04620773555	0.0432500679	0.05170184304	0.04360462988	0.03952648625	0.04882854949	0.03556888164	0.0520078369	0.06374501992	0.06484360425	0.06317940275	0.06479023613	0.12995035434	0.02394106814
C	0.0339433294	0.10935824199	0.05645885287	0.05373330883	0.04947980416	0.04704471449	0.04982055991	0.05272672492	0.06578157931	0.06267633111	0.05809664473	0.04954706934	0.05055682805	0.04483480532	0.04966383743	0.04496852278	0.04469890635	0.03817882528	0.06364566785	0.0635590656	0.06222024649	0.06401342058	0.03829110328	0.01929991105
D	0.01741735332	0.03630500985	0.05111571613	0.04932619475	0.03364789958	0.03295592398	0.05042487269	0.05131722335	0.0567154352	0.04297766059	0.04823682453	0.04512807961	0.05134705586	0.05482812548	0.04847487477	0.04929240809	0.04959141471	0.03719373003	0.06352772798	0.05723629797	0.06031721589	0.0614602623	0.1239286579	0.03944636678
E	0.0304754165	0.10426119702	0.05857396197	0.05454880097	0.04423666888	0.05349914805	0.05789173174	0.05345239012	0.04913944013	0.04650516467	0.03175141156	0.05088749148	0.03825814045	0.04443567602	0.05188817737	0.04010574307	0.04147461904	0.05158579708	0.06383429778	0.06355697849	0.06288484622	0.05472735604	0.0350937646	0.01950735402
F	0.01696078581	0.03865578866	0.05625550694	0.04762379044	0.06562921819	0.03854677792	0.06584732371	0.03314721671	0.04807091046	0.04829153305	0.0415920243	0.04166409529	0.0488782675	0.05159342865	0.04573938234	0.04642901368	0.04327721591	0.04971362579	0.064520435	0.06319801941	0.06489047956	0.04693612481	0.11008234537	0.02750965251
G	0.28378378378	0.10721537733	0.04321646794	0.04012266239	0.06525138996	0.0498850957	0.04773806737	0.04447575885	0.04632286318	0.04728615366	0.04866971446	0.03611242794	0.03666305332	0.04557205555	0.04462205949	0.04957848999	0.04577614739	0.0528463197	0.05984479119	0.06202807595	0.06086633203	0.06454724218	0.03569249996	0.01943799488
H	0.01666146551	0.03559083915	0.03988209416	0.03701436593	0.05061739536	0.04563553527	0.04894295911	0.04715044355	0.04733292923	0.03942937003	0.04242670826	0.05134572434	0.04194102277	0.04999924529	0.0494941977	0.04032646647	0.04438382037	0.05927648172	0.05835459425	0.05997193766	0.06193568707	0.06312049798	0.12644498895	0.02859321388
I	0.1628959276	0.09751745013	0.04707782315	0.0431971678	0.04750564343	0.05590411229	0.05158208499	0.04321656434	0.05274711826	0.05134063314	0.05055190415	0.05106382979	0.05094166532	0.05087533601	0.042657167	0.05527611783	0.03437887514	0.04893046279	0.05757258637	0.06205370766	0.06181970842	0.06430051774	0.03587403425	0.01980920568
J	0.01734064428	0.03555448059	0.06138638121	0.06020718243	0.06263914187	0.06303115082	0.05677080796	0.06114755741	0.06111274154	0.06233569146	0.06009521274	0.04456052375	0.06164069661	0.05786447953	0.06194962271	0.06214336798	0.06163712546	0.06120363041	0.05610058681	0.06339666993	0.06055348967	0.06314169156	0.12247007148	0.03649976603
K	0.08152173913	0.10563146902	0.06178111233	0.06078115034	0.06043960259	0.06245374715	0.06508216864	0.06613047364	0.06232708388	0.06170384014	0.05837850577	0.05797434455	0.06349468453	0.06313978628	0.06839710955	0.05897324983	0.06042632928	0.0624805985	0.06084522166	0.06307535981	0.06164630608	0.06421447838	0.03768881295	0.01932945604
L	0.01755992582	0.03592814371	0.06276128365	0.06132139774	0.06397463682	0.05990904591	0.06200009247	0.06076312996	0.0621602072	0.06130120035	0.05768063618	0.05893127153	0.06113349449	0.05940820639	0.06574928438	0.06299886847	0.06339479477	0.06298303763	0.06277157045	0.06323891198	0.06248511503	0.06250338641	0.11950473231	0.04667242869
M	0.07913669065	0.10695378071	0.06415898115	0.0639033207	0.05949954666	0.06175974225	0.06414751231	0.06490792082	0.06312682074	0.05955830225	0.05961990671	0.0555270043	0.06239978829	0.06320097473	0.06680496606	0.06179819581	0.06188006406	0.06280491619	0.0619792405	0.06474514612	0.06176528697	0.06136944262	0.03729834776	0.01849924485
N	0.0169813146	0.03664999921	0.06585969225	0.06213335978	0.06516198923	0.06509282958	0.06048738369	0.06380010346	0.06338618077	0.06422984239	0.06104968552	0.06065853774	0.06085155967	0.06129228725	0.0612541967	0.06123477002	0.06093838674	0.06350338084	0.06327078175	0.06347582901	0.06360349892	0.06290081701	0.11517976032	0.08482142857
O	0.03776683087	0.11063355023	0.06476251256	0.06169009344	0.06075206949	0.06158596156	0.06459221221	0.06261375222	0.0608225412	0.05966992374	0.05846833579	0.06358991187	0.05953948111	0.05824113134	0.05969527747	0.06348244931	0.0621400288	0.06213614226	0.06129017426	0.06392139375	0.06118502831	0.06577595849	0.03791375795	0.01981994396
P	0.01953295013	0.06793606375	0.06629050862	0.06751220564	0.06755200679	0.06313549302	0.06572482513	0.07214192473	0.04974623897	0.06241471003	0.06280909612	0.06437271048	0.06526163895	0.06390547381	0.06409492865	0.06486153372	0.06505860758	0.06773637734	0.06970682536	0.06802250579	0.06505838967	0.07017653736	0.06998680378	0.02208201893
Plate information
Plate	Repeat	Barcode	Measured height	Chamber temperature at start	Chamber temperature at end	Humidity at start	Humidity at end	Ambient temperature at start	Ambient temperature at end	Group	Label	ScanX	ScanY	Measinfo	Kinetics	Measurement date
1	1	=""	14.85	24.19	24.16	30.7	30.5	23.41	23.43	1	Lilly FRET(1)	0	0	De=1st Ex=Top Em=Top Wdw=1 (14)	0	12-03-24 14:38:42
Background information
Plate	Label	Result	Signal	Flashes/Time	Meastime	MeasInfo
1	Lilly FRET	0	114	20	00:00:00.000	De=1st Ex=Top Em=Top Wdw=1 (14)
1	Lilly FRET	0	63	5	00:00:00.000	De=2nd Ex=Top Em=Top Wdw=1 (142)
Results for Lilly FRET(1) - channel 1 window 1 (Counts)
	01	02	03	04	05	06	07	08	09	10	11	12	13	14	15	16	17	18	19	20	21	22	23	24
A	199	9386	8815	8503	8736	8535	10295	10121	9166	10032	9042	8932	9284	9451	9641	9452	9680	9601	9572	9318	9996	9719	10127	2788
B	2532	5177	7659	8250	6454	7865	7447	7762	7549	6200	6609	5892	6957	5956	5309	6740	4840	7061	8592	8342	8596	8860	17145	91
C	115	14377	7358	7018	6468	6198	6483	7000	8552	8353	7513	6569	6401	5975	6530	5993	5910	5033	8333	8402	8118	8433	5055	2582
D	2285	4864	6808	6486	4407	4238	6575	6734	7408	5558	6860	5900	6623	7152	6716	6496	6451	4888	8256	7543	7834	8065	15356	57
E	75	13511	7828	7113	5739	6939	7503	6944	6344	6024	4122	6571	4876	5856	6539	5234	5408	6667	8130	8159	8068	7166	4583	2516
F	2224	4975	7470	6216	8460	4957	8417	4310	6150	6822	5340	5401	6279	6683	5905	5999	5550	6371	8217	8041	8449	6071	13863	57
G	63	14045	5828	5456	8720	6599	6322	5839	6135	6365	6494	4723	4938	6064	5996	6675	6127	7059	7966	8223	8185	8633	4798	2612
H	2189	4788	5385	4898	6731	6040	6473	6224	6247	5163	5631	6782	5618	6625	6517	5440	5922	7521	7708	7950	8259	8386	16823	75
I	72	12951	6180	5686	6124	7360	6749	5744	6896	6719	6430	6756	6608	6681	5604	7363	4519	6366	7537	8134	8099	8408	4764	2633
J	2277	4704	8017	7945	8047	8381	8157	7932	7913	8133	7675	6398	8070	7549	8062	8168	8179	7964	7371	8091	8028	8327	15642	78
K	75	13706	8218	8100	7878	8186	8475	8288	8065	7973	7431	7317	8075	8148	8585	9407	7804	8051	7933	8318	7862	8261	4853	2486
L	2301	4836	8257	8097	8354	7746	8046	7784	7992	7926	7413	7561	7966	7788	8223	8240	8121	8076	8090	8200	7871	8075	15076	54
M	66	14081	8675	8450	7678	8051	8325	9037	8126	7729	7733	7131	8017	8092	8405	7837	7767	8033	7870	8080	7503	7759	4779	2364
N	2282	4647	8466	8145	8361	8418	7846	8140	8248	8236	7940	7671	7729	7749	7827	7780	7946	8105	7947	7944	7882	7876	13840	57
O	115	14775	9539	8431	8183	8258	8654	8291	8233	8012	7940	8139	7915	7759	8028	8804	8286	8229	7998	8314	7974	8645	5002	2589
P	2603	8934	9023	8767	8917	8277	8588	9174	6577	8004	8217	8224	8593	8156	8502	8420	8542	8806	9066	8753	8468	8964	8963	119
Plate information
Plate	Repeat	Barcode	Measured height	Chamber temperature at start	Chamber temperature at end	Humidity at start	Humidity at end	Ambient temperature at start	Ambient temperature at end	Group	Label	ScanX	ScanY	Measinfo	Kinetics	Measurement date
1	1	=""	14.85	24.19	24.16	30.7	30.5	23.41	23.43	1	Lilly FRET(1)	0	0	De=2nd Ex=Top Em=Top Wdw=1 (142)	0	12-03-24 14:38:42
Background information
Plate	Label	Result	Signal	Flashes/Time	Meastime	MeasInfo
1	Lilly FRET	0	114	20	00:00:00.000	De=1st Ex=Top Em=Top Wdw=1 (14)
1	Lilly FRET	0	63	5	00:00:00.000	De=2nd Ex=Top Em=Top Wdw=1 (142)
Results for Lilly FRET(1) - channel 2 window 1 (Counts)
	01	02	03	04	05	06	07	08	09	10	11	12	13	14	15	16	17	18	19	20	21	22	23	24
A	6014	138088	134452	134474	134853	131576	142872	145457	133722	144381	133693	135030	132910	133685	134463	134363	132532	134300	133276	129408	132562	135303	134224	135688
B	139369	139447	153085	134573	136104	135955	137137	135149	135712	135047	143028	136231	134560	136591	134315	138034	136074	135768	134787	128648	136057	136749	131935	3801
C	3388	131467	130325	130608	130720	131747	130127	132760	130006	133272	129319	132581	126610	133267	131484	133271	132218	131827	130928	132192	130472	131738	132015	133783
D	131191	133976	133188	131492	130974	128596	130392	131223	130617	129323	142215	130739	128985	130444	138546	131785	130083	131420	129959	131787	129880	131223	123910	1445
E	2461	129588	133643	130397	129734	129703	129604	129910	129102	129534	129821	129128	127450	131786	126021	130505	130393	129241	127361	128373	128298	130940	130593	128977
F	131126	128700	132787	130523	128906	128597	127826	130026	127936	141267	128390	129632	128462	129532	129101	129208	128243	128154	127355	127235	130204	129346	125933	2072
G	222	130998	134856	135983	133637	132284	132431	131285	132440	134606	133430	130786	134686	133064	134373	134635	133847	133576	133111	132569	134475	133747	134426	134376
H	131381	134529	135023	132327	132978	132353	132256	132003	131980	130943	132723	132085	133950	132502	131672	134899	133427	126880	132089	132562	133348	132857	133046	2623
I	442	132807	131272	131629	128911	131654	130840	132912	130737	130871	127196	132305	129717	131321	131373	133204	131447	130103	130913	131080	131010	130761	132798	132918
J	131310	132304	130599	131961	128466	132966	143683	129719	129482	130471	127714	143580	130920	130460	130138	131438	132696	130123	131389	127625	132577	131878	127721	2137
K	920	129753	133018	133265	130345	131073	130220	125328	129398	129214	127290	126211	127176	129047	125517	159513	129149	128856	130380	131874	127534	128647	128765	128612
L	131037	134602	131562	132042	130583	129296	129774	128104	128571	129296	128518	128302	130305	131093	125066	130796	128102	128225	128880	129667	125966	129193	126154	1157
M	834	131655	135211	132231	129043	130360	129779	139228	128725	129772	129705	128424	128478	128036	125814	126816	125517	127904	126978	124797	121476	126431	128129	127789
N	134383	126794	128546	131089	128311	129323	129713	127586	130123	128227	130058	126462	127014	126427	127779	127052	130394	127631	125603	125150	123924	125213	120160	672
O	3045	133549	147292	136667	134695	134089	133979	132415	135361	134272	135800	127992	132937	133222	134483	138684	133344	132435	130494	130066	130326	131431	131931	130626
P	133262	131506	136113	129858	132002	131099	130666	127166	132211	128239	130825	127756	131670	127626	132647	129815	131297	130004	130059	128678	130160	127735	128067	5389
Basic assay information
Assay ID:				19252
Assay Started:				12-03-24 14:33:47
Assay Finished:				12-03-24 14:38:49
Assay Exported:				12-03-24 14:38:50
Protocol ID:				100202
Protocol Name:				Lilly FRET_384
Serial#:				="1040204"
Protocol information
Protocol:
Protocol name				Lilly FRET_384
Number of assay repeats				1
Start assay repeat each				N/A
Number of plate repeats				1
Start plate repeat each				N/A
Is label meas. height used				Yes
Height of measurement				Defined in label
Is gripper height used				No
Mode of measurement				By Columns bi-directional
Rotated plate				No
Soft move				No
Protocol notes
Plate type:
Name of the plate type				384 OptiPlate
Number of rows				16
Number of columns				24
Number of the wells in the plate				384
Height of the plate				14.35 mm
Coordinates of corners:
384 OptiPlate + Lilly FRET
12.1 mm x------------------------------------------------------- x 115.6 mm
9 mm 9 mm
12.1 mm x------------------------------------------------------- x 115.6 mm
76.5 mm 76.5 mm
Platemap:
Plate				1
Group				1
	01	02	03	04	05	06	07	08	09	10	11	12	13	14	15	16	17	18	19	20	21	22	23	24
A	-	-	-	-	-	-	-	-	-	-	-	-	-	-	-	-	-	-	-	-	-	-	-	-
B	-	-	-	-	-	-	-	-	-	-	-	-	-	-	-	-	-	-	-	-	-	-	-	-
C	-	-	-	-	-	-	-	-	-	-	-	-	-	-	-	-	-	-	-	-	-	-	-	-
D	-	-	-	-	-	-	-	-	-	-	-	-	-	-	-	-	-	-	-	-	-	-	-	-
E	-	-	-	-	-	-	-	-	-	-	-	-	-	-	-	-	-	-	-	-	-	-	-	-
F	-	-	-	-	-	-	-	-	-	-	-	-	-	-	-	-	-	-	-	-	-	-	-	-
G	-	-	-	-	-	-	-	-	-	-	-	-	-	-	-	-	-	-	-	-	-	-	-	-
H	-	-	-	-	-	-	-	-	-	-	-	-	-	-	-	-	-	-	-	-	-	-	-	-
I	-	-	-	-	-	-	-	-	-	-	-	-	-	-	-	-	-	-	-	-	-	-	-	-
J	-	-	-	-	-	-	-	-	-	-	-	-	-	-	-	-	-	-	-	-	-	-	-	-
K	-	-	-	-	-	-	-	-	-	-	-	-	-	-	-	-	-	-	-	-	-	-	-	-
L	-	-	-	-	-	-	-	-	-	-	-	-	-	-	-	-	-	-	-	-	-	-	-	-
M	-	-	-	-	-	-	-	-	-	-	-	-	-	-	-	-	-	-	-	-	-	-	-	-
N	-	-	-	-	-	-	-	-	-	-	-	-	-	-	-	-	-	-	-	-	-	-	-	-
O	-	-	-	-	-	-	-	-	-	-	-	-	-	-	-	-	-	-	-	-	-	-	-	-
P	-	-	-	-	-	-	-	-	-	-	-	-	-	-	-	-	-	-	-	-	-	-	-	-
- - Undefined
Calculations:
Plate				1
Formula index				Calc 1
Formula name				Label ratio
Formula				Label ratio where X = Lilly FRET(1) channel 1 window 1 Y = Lilly FRET(1) channel 2 window 1
Auto export parameters:
Export format				Plate2
Include basic assay information				Yes
Place assay information at				End of file
Include basic plate information				Yes
Place plate information at				Beginning of plate
Include protocol information				Yes
Protocol info level				Large
Include error and warning information				Yes
Include background information				Yes
Add plate number to the file name				Yes
Each plate to separate file				No
Field separator to use				System
File name format				<DefaultDataFolder>\<Date>\<ProtocolName>_<AssayID>.csv
Operations:
Plate 1
Group 1
Measurement
Label				Lilly FRET(1)
Labels:
Lilly FRET				6000025
Light source				Laser
Top mirror				LANCE/DELFIA Bias
Bottom mirror				N/A
Exc. filter				N/A
Using of excitation filter				Top
Ems. filter				APC 665
Using of emission filter				Top
2nd ems. filter				Europium 615
Using of 2nd emission filter				Top
Measurement height				7.3 mm
Cycle				16600
Delay				30
Number of flashes				20
Number of flashes for 2nd detector				5
Number of sequence windows				1
Total time of windows				500
Excitation light				100%
Reference excitation light				100%
Reference AD gain				4
Reference signal				323509
Last edited				13-06-14 09:17:06
Last edited by				EnVision
Factory preset				No
Filters:
APC 665				205
Filter type				Emission
Description				M665 CWL=665nm BW=7 5nm Tmin=75%
Used with				Luminescence DELFIA - Time-resolved Fluorescence Fluorescence Intensity LANCE - Time-resolved Fluorescence
Last edited				26-02-19 14:51:38
Last edited by				Installation
Factory preset				Yes
Europium 615				203
Filter type				Emission
Description				M615 CWL=615nm BW=8 5nm Tmin=80%
Used with				Luminescence DELFIA - Time-resolved Fluorescence Fluorescence Intensity LANCE - Time-resolved FluorescenceLuminescence Absorbance DELFIA - Time-resolved Fluorescence Fluorescence Intensity LANCE - Time-resolved Fluorescence
Last edited				26-02-19 14:51:38
Last edited by				Installation
Factory preset				Yes
Mirror modules:
LANCE/DELFIA Bias				445
Used by				Top
Dual				No
Bias				Yes
Description				D400
Used with				Luminescence DELFIA - Time-resolved Fluorescence Fluorescence Intensity LANCE - Time-resolved Fluorescence
Last edited				26-02-19 14:51:38
Last edited by				Installation
Factory preset				Yes
Instrument:
Serial number				1040204
Nickname				EnVision
Normalization:
Notifications for plate 1 repeat 1:
WARNING: Plate height defined in the plate editor does not match the actual plate height. Measured height is 14.85 mm. Plate editor height is 14.35 mm. The results may be affected.
Exported with EnVision Workstation version 1.14.3049.528
