## Supplementary material for "Genome-wide arrayed CRISPR activation screen for prion protein modulators": Plate_LXXVII_A.csv

Plate information
Plate	Repeat	Barcode	Measured height	Chamber temperature at start	Chamber temperature at end	Humidity at start	Humidity at end	Ambient temperature at start	Ambient temperature at end	Formula	Measurement date
1	1	=""	N/A	N/A	N/A	N/A	N/A	N/A	N/A	Calc 1: Label ratio = X / Y where X = Lilly FRET(1) channel 1 window 1 Y = Lilly FRET(1) channel 2 window 1	13-03-24 14:08:38
Background information
Plate	Label	Result	Signal	Flashes/Time	Meastime	MeasInfo
1	Lilly FRET	0	79	20	00:00:00.000	De=1st Ex=Top Em=Top Wdw=1 (14)
1	Lilly FRET	0	39	5	00:00:00.000	De=2nd Ex=Top Em=Top Wdw=1 (142)
Calculated results: Calc 1: Label ratio = X / Y where X = Lilly FRET(1) channel 1 window 1 Y = Lilly FRET(1) channel 2 window 1
	01	02	03	04	05	06	07	08	09	10	11	12	13	14	15	16	17	18	19	20	21	22	23	24
A	0.02250198781	0.04847204473	0.05685740789	0.0360039219	0.05974166987	0.03571401479	0.03359753844	0.04407268959	0.04088142837	0.03739902882	0.03935060746	0.0528637712	0.06777934188	0.05089938125	0.04213910083	0.05356511581	0.04844683117	0.05047400612	0.03523595088	0.05587755981	0.03646791473	0.05199950951	0.05680742431	0.01966756459
B	0.01934485989	0.04170807293	0.03829847162	0.0344674845	0.03283795478	0.04367515885	0.04257438541	0.03565776497	0.040959229	0.04661824103	0.04255547383	0.05626342381	0.10895459312	0.04759675526	0.06307709335	0.04167558805	0.04626114795	0.04471086361	0.0457208483	0.04271170754	0.05037436773	0.04315518283	0.04045639972	0.02060316512
C	0.02012952914	0.04774763622	0.04818370766	0.04010300831	0.10788557373	0.0458918326	0.0423022922	0.0415094635	0.05042936916	0.04363480831	0.04542223541	0.0487913775	0.03507873414	0.04308972756	0.03497413292	0.0384820574	0.04223010071	0.034439711	0.04013496018	0.0422229244	0.04433698622	0.05068415321	0.0452507837	0.01937191767
D	0.01779308474	0.05979072099	0.03696381316	0.04492502217	0.03361617035	0.04481474371	0.0395070455	0.04792354235	0.04585704264	0.0371972975	0.0424711299	0.04050577821	0.11037641873	0.04371550767	0.04141011523	0.03720369001	0.04011228946	0.04850277656	0.04313898241	0.05111051856	0.02883747223	0.04461195171	0.04936363493	0.02440701272
E	0.01823671498	0.04018560137	0.03411030323	0.0426953125	0.10117079779	0.04487538069	0.03956329972	0.04506226065	0.03527313406	0.03777496525	0.04231272773	0.03959326843	0.03529374897	0.04200214493	0.0517768016	0.04661814531	0.04095234335	0.04334156926	0.03913240233	0.04719558452	0.04277683107	0.04109880582	0.05409106203	0.01910989376
F	0.01726663308	0.05522167525	0.07436720086	0.04981777899	0.03560228593	0.04886017075	0.04934494644	0.0460483496	0.04631267971	0.04629140066	0.0400228566	0.03022192484	0.09708040269	0.04414269684	0.04951013447	0.0597672807	0.04454093593	0.04955217124	0.03695259124	0.04494950712	0.03273984638	0.04574602818	0.03913171532	0.03390914907
G	0.01696352841	0.03976582348	0.04226115761	0.04129443938	0.10389750797	0.03307534164	0.04590323513	0.03323393176	0.03891862262	0.05257634026	0.04324528873	0.03992120317	0.03404309864	0.03388388195	0.06187221305	0.04863005847	0.04196999527	0.03645801292	0.04010250036	0.04238776788	0.04071646201	0.05063815744	0.05264125083	0.01914523156
H	0.01761460738	0.04983700673	0.04482097479	0.04115987008	0.03612738932	0.04737609329	0.04928126717	0.04179961223	0.04001346791	0.04615561871	0.04379072884	0.0400683587	0.10146399855	0.03901974596	0.04114423413	0.04096398525	0.04558932833	0.04061218912	0.04212863754	0.0452866297	0.04065579394	0.04839794211	0.04567932277	0.02426191172
I	0.01835443038	0.04408587632	0.03719017774	0.03682274917	0.09591638423	0.04242794598	0.04821691446	0.0411901076	0.05957734863	0.03096604402	0.04025835238	0.04309781796	0.03388779512	0.04117364949	0.03020711067	0.04627425635	0.04303847058	0.05201504314	0.04458986817	0.04444374125	0.04347380697	0.04497058109	0.03710643792	0.01985607057
J	0.01748188813	0.04586541681	0.0340547422	0.04937549091	0.03406062495	0.03703909154	0.03555310867	0.0412213381	0.04602973127	0.07557266905	0.04527988449	0.04046178077	0.10141953821	0.03989949981	0.04114197751	0.02499681873	0.04180391971	0.04213254408	0.04113078006	0.04699933424	0.03948664214	0.03785265904	0.04011759421	0.02586508214
K	0.02109213251	0.04274680501	0.04446355522	0.02677707026	0.09933636495	0.04796570476	0.05291847526	0.02661057806	0.04620083107	0.04967837861	0.09548804915	0.04037500587	0.03409394707	0.04584365669	0.04058498629	0.04295021377	0.04445619908	0.04174709845	0.04502898621	0.041495947	0.04011927352	0.04710211298	0.03939855195	0.01833414376
L	0.01751123391	0.04394153135	0.04040547694	0.04664892406	0.03418009418	0.03522557152	0.04480462868	0.04521640181	0.05063846455	0.04236777671	0.04823224209	0.0436828329	0.09354866353	0.04572862288	0.03426813621	0.04707322853	0.0453140843	0.03746441602	0.04885325528	0.04259479542	0.04876995425	0.05160747214	0.05310420312	0.0204813108
M	0.01804025826	0.04168079662	0.0403678901	0.06764781615	0.09999423332	0.03399237732	0.05020798477	0.04434347093	0.04322314115	0.04090941771	0.05311205948	0.0444454989	0.03515908303	0.04297209656	0.04453077828	0.04133179338	0.04696056955	0.03090208451	0.04038328236	0.04251691195	0.04526719387	0.04308356642	0.04647748722	0.0188760531
N	0.01788050913	0.04485694538	0.03912584263	0.03081601936	0.03436912599	0.03515091195	0.038613962	0.04593347784	0.03845521775	0.0420364756	0.04586657426	0.03805965473	0.10504976041	0.04479903018	0.05828428523	0.03439375515	0.0440215603	0.04720238721	0.04727350931	0.04674671835	0.04782888823	0.03799233182	0.04805923765	0.02632444883
O	0.01672888152	0.04644335496	0.03855877229	0.03640725746	0.1025435177	0.04010772927	0.04166728738	0.03387566965	0.04232015853	0.03770243681	0.04562174737	0.04220236909	0.03539088961	0.04300489069	0.04342162062	0.04113539189	0.04585822828	0.0436956047	0.04574801553	0.0395084992	0.04986098805	0.03914524907	0.04691354288	0.01860295181
P	0.0193495525	0.04799070199	0.04699890113	0.04681283141	0.06565066235	0.04353399966	0.04910389374	0.05249525924	0.04373956594	0.04400596429	0.0469207759	0.04549658143	0.06185227708	0.04546130079	0.04549336232	0.04979500793	0.04971812495	0.05861696596	0.04591476336	0.05406419375	0.03930316386	0.04972720674	0.04096899496	0.01870359794
Plate information
Plate	Repeat	Barcode	Measured height	Chamber temperature at start	Chamber temperature at end	Humidity at start	Humidity at end	Ambient temperature at start	Ambient temperature at end	Group	Label	ScanX	ScanY	Measinfo	Kinetics	Measurement date
1	1	=""	14.9	24.63	24.5	37.4	37.6	22.82	22.84	1	Lilly FRET(1)	0	0	De=1st Ex=Top Em=Top Wdw=1 (14)	0	13-03-24 14:08:38
Background information
Plate	Label	Result	Signal	Flashes/Time	Meastime	MeasInfo
1	Lilly FRET	0	79	20	00:00:00.000	De=1st Ex=Top Em=Top Wdw=1 (14)
1	Lilly FRET	0	39	5	00:00:00.000	De=2nd Ex=Top Em=Top Wdw=1 (142)
Results for Lilly FRET(1) - channel 1 window 1 (Counts)
	01	02	03	04	05	06	07	08	09	10	11	12	13	14	15	16	17	18	19	20	21	22	23	24
A	849	6562	7478	4737	7923	4708	4455	5954	5280	4829	5124	6950	8715	6729	5545	6970	6279	6602	4554	7269	4718	6785	7321	2570
B	2664	5666	5167	4591	4364	5719	5599	4664	5440	5898	5554	7361	13922	6202	7979	5450	6069	5829	5892	5538	6553	5645	5276	69
C	230	6171	6213	5139	13509	5815	5363	5303	6448	5611	5815	6229	4589	5550	4570	4905	5384	4414	5115	5345	5648	6423	5774	2510
D	2361	7811	4805	5827	4354	5836	5142	6273	5883	4900	5627	5212	14072	5632	5340	4779	5144	6411	5484	6517	3673	5658	6260	71
E	151	5257	4377	5465	12547	5776	5077	5801	4509	4865	5365	5023	4505	5248	6577	5944	5186	5473	4929	5960	5372	5214	6913	2414
F	2228	7213	9434	6206	4473	6072	6113	5943	5863	5866	5043	3794	12160	5468	6241	7417	5529	6130	4619	5595	4062	5707	4916	53
G	160	5400	5690	5436	13454	4376	6036	4391	5112	6863	5714	5269	4515	4380	8020	6363	5500	4741	5227	5550	5292	6598	6875	2518
H	2350	6528	5891	5411	4710	6305	6459	5476	5229	6009	5685	5205	12884	5041	5293	5322	5827	5201	5426	5774	5215	6190	5995	83
I	145	5877	4848	4786	12141	5485	6256	5348	7657	3977	5161	5477	4372	5237	3989	5871	5493	6625	5635	5618	5517	5740	4713	2566
J	2331	6028	4387	6412	4371	4674	4585	5253	5911	9617	5833	5061	12703	5177	5185	3143	5292	5381	5200	5930	5012	4818	5090	74
K	163	5529	5739	3402	12364	6042	6815	3378	5915	6248	12061	5155	4336	5773	5195	5485	5631	5212	5608	5155	5032	5914	4892	2300
L	2307	5856	5114	5942	4268	4353	5653	5722	6464	5416	6154	5524	12008	5650	4300	5959	5631	4672	6075	5228	6098	6437	6647	80
M	190	5408	5166	8407	12138	4281	6542	5631	5451	5121	6708	5620	4460	5367	5605	5189	5831	3761	4952	5336	5667	5268	5762	2366
N	2405	5906	5038	3972	4370	4450	4940	5785	4914	5352	5824	4859	12540	5691	7318	4384	5619	5837	5935	5933	6013	4796	6062	80
O	242	6328	5201	4856	13284	5242	5594	4439	5510	4982	6040	5508	4608	5443	5633	5378	5933	5603	5867	5032	6528	5078	6200	2444
P	2763	6524	6330	6224	8762	5671	6477	6810	5633	5696	6086	5756	8081	5812	5860	6340	6438	7328	5850	6773	5092	6371	5263	131
Plate information
Plate	Repeat	Barcode	Measured height	Chamber temperature at start	Chamber temperature at end	Humidity at start	Humidity at end	Ambient temperature at start	Ambient temperature at end	Group	Label	ScanX	ScanY	Measinfo	Kinetics	Measurement date
1	1	=""	14.9	24.63	24.5	37.4	37.6	22.82	22.84	1	Lilly FRET(1)	0	0	De=2nd Ex=Top Em=Top Wdw=1 (142)	0	13-03-24 14:08:38
Background information
Plate	Label	Result	Signal	Flashes/Time	Meastime	MeasInfo
1	Lilly FRET	0	79	20	00:00:00.000	De=1st Ex=Top Em=Top Wdw=1 (14)
1	Lilly FRET	0	39	5	00:00:00.000	De=2nd Ex=Top Em=Top Wdw=1 (142)
Results for Lilly FRET(1) - channel 2 window 1 (Counts)
	01	02	03	04	05	06	07	08	09	10	11	12	13	14	15	16	17	18	19	20	21	22	23	24
A	37730	135377	131522	131569	132621	131825	132599	135095	129154	129121	130214	131470	128579	132202	131588	130122	129606	130800	129243	130088	129374	130482	128874	130672
B	137711	135849	134914	133198	132895	130944	131511	130799	132815	126517	130512	130831	127778	130303	126496	130772	131190	130371	128869	129660	130086	130807	130412	3349
C	11426	129242	128944	128145	125216	126711	126778	127754	127862	128590	128021	127666	130820	128801	130668	127462	127492	128166	127445	126590	127388	126726	127600	129569
D	132692	130639	129992	129705	129521	130225	130154	130896	128290	131730	132490	128673	127491	128833	128954	128455	128240	132178	127124	127508	127369	126827	126814	2909
E	8280	130818	128319	128000	124018	128712	128326	128733	127831	128789	126794	126865	127643	124946	127026	127504	126635	126276	125957	126283	125582	126865	127803	126322
F	129035	130619	126857	124574	125638	124273	123883	129060	126596	126719	126003	125538	125257	123871	126055	124098	124133	123708	124998	124473	124069	124754	125627	1563
G	9432	135795	134639	131640	129493	132304	131494	132124	131351	130534	132130	131985	132626	129265	129622	130845	131046	130040	130341	130934	129972	130297	130601	131521
H	133412	130987	131434	131463	130372	133084	131064	131006	130681	130190	129822	129903	126981	129191	128645	129919	127815	128065	128796	127499	128272	127898	131241	3421
I	7900	133308	130357	129974	126579	129278	129747	129837	128522	128431	128197	127083	129014	127193	132055	126874	127630	127367	126374	126407	126904	127639	127013	129230
J	133338	131428	128822	129862	128330	126191	128962	127434	128417	127255	128821	125081	125252	129751	126027	125736	126591	127716	126426	126172	126929	127283	126877	2861
K	7728	129343	129072	127049	124466	125965	128783	126942	128028	125769	126309	127678	127178	125928	128003	127706	126664	124847	124542	124229	125426	125557	124167	125449
L	131744	133268	126567	127377	124868	123575	126170	126547	127650	127833	127591	126457	128361	123555	125481	126590	124266	124705	124352	122738	125036	124730	125169	3906
M	10532	129748	127973	124276	121387	125940	130298	126986	126113	125179	126299	126447	126852	124895	125868	125545	124168	121707	122625	125503	125190	122274	123974	125344
N	134504	131663	128764	128894	127149	126597	127933	125943	127785	127318	126977	127668	119372	127034	125557	127465	127642	123659	125546	126918	125719	126236	126136	3039
O	14466	136252	134885	133380	129545	130698	134254	131038	130198	132140	132393	130514	130203	126567	129728	130739	129377	128228	128246	127365	130924	129722	132158	131377
P	142794	135943	134684	132955	133464	130266	131904	129726	128785	129437	129708	126515	130650	127845	128810	127322	129490	125015	127410	125277	129557	128119	128463	7004
Basic assay information
Assay ID:				19255
Assay Started:				13-03-24 14:03:44
Assay Finished:				13-03-24 14:08:46
Assay Exported:				13-03-24 14:08:46
Protocol ID:				100202
Protocol Name:				Lilly FRET_384
Serial#:				="1040204"
Protocol information
Protocol:
Protocol name				Lilly FRET_384
Number of assay repeats				1
Start assay repeat each				N/A
Number of plate repeats				1
Start plate repeat each				N/A
Is label meas. height used				Yes
Height of measurement				Defined in label
Is gripper height used				No
Mode of measurement				By Columns bi-directional
Rotated plate				No
Soft move				No
Protocol notes
Plate type:
Name of the plate type				384 OptiPlate
Number of rows				16
Number of columns				24
Number of the wells in the plate				384
Height of the plate				14.35 mm
Coordinates of corners:
384 OptiPlate + Lilly FRET
12.1 mm x------------------------------------------------------- x 115.6 mm
9 mm 9 mm
12.1 mm x------------------------------------------------------- x 115.6 mm
76.5 mm 76.5 mm
Platemap:
Plate				1
Group				1
	01	02	03	04	05	06	07	08	09	10	11	12	13	14	15	16	17	18	19	20	21	22	23	24
A	-	-	-	-	-	-	-	-	-	-	-	-	-	-	-	-	-	-	-	-	-	-	-	-
B	-	-	-	-	-	-	-	-	-	-	-	-	-	-	-	-	-	-	-	-	-	-	-	-
C	-	-	-	-	-	-	-	-	-	-	-	-	-	-	-	-	-	-	-	-	-	-	-	-
D	-	-	-	-	-	-	-	-	-	-	-	-	-	-	-	-	-	-	-	-	-	-	-	-
E	-	-	-	-	-	-	-	-	-	-	-	-	-	-	-	-	-	-	-	-	-	-	-	-
F	-	-	-	-	-	-	-	-	-	-	-	-	-	-	-	-	-	-	-	-	-	-	-	-
G	-	-	-	-	-	-	-	-	-	-	-	-	-	-	-	-	-	-	-	-	-	-	-	-
H	-	-	-	-	-	-	-	-	-	-	-	-	-	-	-	-	-	-	-	-	-	-	-	-
I	-	-	-	-	-	-	-	-	-	-	-	-	-	-	-	-	-	-	-	-	-	-	-	-
J	-	-	-	-	-	-	-	-	-	-	-	-	-	-	-	-	-	-	-	-	-	-	-	-
K	-	-	-	-	-	-	-	-	-	-	-	-	-	-	-	-	-	-	-	-	-	-	-	-
L	-	-	-	-	-	-	-	-	-	-	-	-	-	-	-	-	-	-	-	-	-	-	-	-
M	-	-	-	-	-	-	-	-	-	-	-	-	-	-	-	-	-	-	-	-	-	-	-	-
N	-	-	-	-	-	-	-	-	-	-	-	-	-	-	-	-	-	-	-	-	-	-	-	-
O	-	-	-	-	-	-	-	-	-	-	-	-	-	-	-	-	-	-	-	-	-	-	-	-
P	-	-	-	-	-	-	-	-	-	-	-	-	-	-	-	-	-	-	-	-	-	-	-	-
- - Undefined
Calculations:
Plate				1
Formula index				Calc 1
Formula name				Label ratio
Formula				Label ratio where X = Lilly FRET(1) channel 1 window 1 Y = Lilly FRET(1) channel 2 window 1
Auto export parameters:
Export format				Plate2
Include basic assay information				Yes
Place assay information at				End of file
Include basic plate information				Yes
Place plate information at				Beginning of plate
Include protocol information				Yes
Protocol info level				Large
Include error and warning information				Yes
Include background information				Yes
Add plate number to the file name				Yes
Each plate to separate file				No
Field separator to use				System
File name format				<DefaultDataFolder>\<Date>\<ProtocolName>_<AssayID>.csv
Operations:
Plate 1
Group 1
Measurement
Label				Lilly FRET(1)
Labels:
Lilly FRET				6000025
Light source				Laser
Top mirror				LANCE/DELFIA Bias
Bottom mirror				N/A
Exc. filter				N/A
Using of excitation filter				Top
Ems. filter				APC 665
Using of emission filter				Top
2nd ems. filter				Europium 615
Using of 2nd emission filter				Top
Measurement height				7.3 mm
Cycle				16600
Delay				30
Number of flashes				20
Number of flashes for 2nd detector				5
Number of sequence windows				1
Total time of windows				500
Excitation light				100%
Reference excitation light				100%
Reference AD gain				4
Reference signal				323509
Last edited				13-06-14 09:17:06
Last edited by				EnVision
Factory preset				No
Filters:
APC 665				205
Filter type				Emission
Description				M665 CWL=665nm BW=7 5nm Tmin=75%
Used with				Luminescence DELFIA - Time-resolved Fluorescence Fluorescence Intensity LANCE - Time-resolved Fluorescence
Last edited				26-02-19 14:51:38
Last edited by				Installation
Factory preset				Yes
Europium 615				203
Filter type				Emission
Description				M615 CWL=615nm BW=8 5nm Tmin=80%
Used with				Luminescence DELFIA - Time-resolved Fluorescence Fluorescence Intensity LANCE - Time-resolved FluorescenceLuminescence Absorbance DELFIA - Time-resolved Fluorescence Fluorescence Intensity LANCE - Time-resolved Fluorescence
Last edited				26-02-19 14:51:38
Last edited by				Installation
Factory preset				Yes
Mirror modules:
LANCE/DELFIA Bias				445
Used by				Top
Dual				No
Bias				Yes
Description				D400
Used with				Luminescence DELFIA - Time-resolved Fluorescence Fluorescence Intensity LANCE - Time-resolved Fluorescence
Last edited				26-02-19 14:51:38
Last edited by				Installation
Factory preset				Yes
Instrument:
Serial number				1040204
Nickname				EnVision
Normalization:
Notifications for plate 1 repeat 1:
WARNING: Plate height defined in the plate editor does not match the actual plate height. Measured height is 14.90 mm. Plate editor height is 14.35 mm. The results may be affected.
Exported with EnVision Workstation version 1.14.3049.528
