## Supplementary material for "Genome-wide arrayed CRISPR activation screen for prion protein modulators": Plate_LXXVII_B.csv

Plate information
Plate	Repeat	Barcode	Measured height	Chamber temperature at start	Chamber temperature at end	Humidity at start	Humidity at end	Ambient temperature at start	Ambient temperature at end	Formula	Measurement date
1	1	=""	N/A	N/A	N/A	N/A	N/A	N/A	N/A	Calc 1: Label ratio = X / Y where X = Lilly FRET(1) channel 1 window 1 Y = Lilly FRET(1) channel 2 window 1	13-03-24 14:14:42
Background information
Plate	Label	Result	Signal	Flashes/Time	Meastime	MeasInfo
1	Lilly FRET	0	116	20	00:00:00.000	De=1st Ex=Top Em=Top Wdw=1 (14)
1	Lilly FRET	0	71	5	00:00:00.000	De=2nd Ex=Top Em=Top Wdw=1 (142)
Calculated results: Calc 1: Label ratio = X / Y where X = Lilly FRET(1) channel 1 window 1 Y = Lilly FRET(1) channel 2 window 1
	01	02	03	04	05	06	07	08	09	10	11	12	13	14	15	16	17	18	19	20	21	22	23	24
A	0.02115213743	0.04731075697	0.05538475622	0.03466692204	0.06282674772	0.03774239729	0.03588740417	0.05305698854	0.04730528806	0.03970134471	0.0396962033	0.05170661408	0.06671958237	0.05004917909	0.04185997469	0.05215286987	0.04861105862	0.0492414993	0.03482453379	0.05581840453	0.03596185486	0.04969709885	0.05353590861	0.02006516241
B	0.01883766663	0.04601695166	0.04307856922	0.03818843878	0.03559610798	0.0524888126	0.04589207215	0.03918559289	0.04450720907	0.04310838703	0.04125594643	0.05282659246	0.1091357565	0.04676099426	0.06069154974	0.04083341734	0.04666257213	0.04394762448	0.04485386173	0.04293329272	0.05135924712	0.04262611926	0.03939046746	0.01646498711
C	0.01838892198	0.04588917476	0.04646126436	0.03899179367	0.08970481349	0.04537000674	0.04147588283	0.04099936441	0.04704872594	0.03997256862	0.04787334892	0.04965597411	0.03647839026	0.04600064601	0.03631339427	0.03772868567	0.043123899	0.03380231633	0.03937890438	0.04184021502	0.04360672672	0.05012218258	0.04624359368	0.01868813026
D	0.01813343845	0.06044061967	0.03893336627	0.04391390876	0.03444076688	0.0449890584	0.03991430738	0.04999304579	0.04726451987	0.03601021985	0.04310202542	0.03856501547	0.10649050267	0.04378948632	0.04153850982	0.03768568336	0.03789470396	0.04617464474	0.04403546038	0.04898444963	0.02656925132	0.04481253813	0.04914431354	0.01950162514
E	0.01804362603	0.03857739546	0.03338212856	0.04046936933	0.08816958981	0.04712250757	0.03969601934	0.04442258447	0.03652346363	0.03605311606	0.04190541011	0.03990636407	0.03462841869	0.04236059094	0.05178342069	0.04698585122	0.04367022308	0.04529151192	0.03903587533	0.04729777996	0.04445573181	0.0416027187	0.05494488114	0.01838836029
F	0.0170685557	0.05454075681	0.07142526036	0.04956116468	0.0348112571	0.04892453809	0.05120965779	0.0436562727	0.04627872486	0.04625001983	0.03864439447	0.03051110002	0.09372778745	0.04308477469	0.04939401795	0.05871669707	0.04355410779	0.04912442322	0.03532657787	0.04608946138	0.03203316375	0.04618341482	0.03908667496	0.01518196026
G	0.01820464532	0.03843058804	0.04334572212	0.0393840799	0.09963786301	0.03169640491	0.04670586714	0.03318911054	0.03968557718	0.05147026179	0.04420362514	0.03803843707	0.03559328665	0.03639433081	0.06455538222	0.04975895845	0.05177732756	0.03577327822	0.0407442335	0.04242962824	0.0416907075	0.04869212488	0.05422273163	0.01934892251
H	0.01693674383	0.04656361151	0.04545078422	0.04178379956	0.0345011107	0.04579132208	0.05052613674	0.04031564845	0.03994877367	0.04610411308	0.0434188671	0.04098883698	0.09017168371	0.03767027212	0.04114891175	0.04156775198	0.04450102877	0.04079769679	0.04197482605	0.04520981046	0.03976381657	0.04793830928	0.04552038232	0.01924464758
I	0.01708734496	0.04332722985	0.03496508916	0.03642007967	0.10192191524	0.04052576498	0.04915367396	0.04188216205	0.06157156029	0.03038764408	0.04096358792	0.04287498707	0.03539106411	0.04311874766	0.03119625265	0.04630476162	0.04459987428	0.05320502624	0.0450392963	0.04286013299	0.04391094295	0.04198908141	0.03783547721	0.01899149175
J	0.01715914823	0.0454993455	0.03525656109	0.04925634569	0.03463247489	0.03565445351	0.03462312077	0.04161400697	0.0450088703	0.07751741207	0.04716127662	0.03936382947	0.10351906158	0.03826366559	0.0410484509	0.0239777264	0.04040634362	0.04009588494	0.03873561846	0.04483143093	0.03824190487	0.03969743816	0.0401928239	0.02194357367
K	0.01821192053	0.03994771606	0.04353926016	0.02559360081	0.07464363124	0.04656795906	0.05304123589	0.02779533038	0.04828418693	0.05192889104	0.092769737	0.04225438395	0.03515348312	0.04571926658	0.03962916554	0.04270608684	0.04350579444	0.04163612492	0.04382843835	0.04122834033	0.03988332305	0.04672122083	0.04164340739	0.01881760847
L	0.01783210085	0.04443884471	0.04057721743	0.04776816939	0.03446076308	0.03680404398	0.04432734771	0.04346227559	0.04995200768	0.0435688486	0.04772381248	0.04507017628	0.10302056555	0.04695714857	0.03177131091	0.04966323914	0.04585054893	0.03622347281	0.0470032529	0.04437187703	0.04666081056	0.05111146145	0.05135716754	0.02257068187
M	0.02037982621	0.03789918754	0.04060277208	0.06439746097	0.09170526519	0.03345334533	0.05104282758	0.04552217799	0.04313984063	0.04154433816	0.04988704362	0.04468682915	0.03425251681	0.04318942145	0.04652820529	0.04166699529	0.04463634152	0.03012528474	0.04160160517	0.04027919151	0.04700027192	0.04084434386	0.04667885737	0.0188747498
N	0.01748519732	0.04367752024	0.03900600798	0.02981031902	0.03440375848	0.03586222768	0.03862021634	0.04492398702	0.03751503708	0.03988755569	0.04612687457	0.03734858681	0.09357427438	0.04254493415	0.05829628172	0.03531869106	0.0460990678	0.04574667993	0.0463698387	0.0450333371	0.04834907591	0.03883146293	0.04821405207	0.03254237288
O	0.01887428379	0.04277331686	0.03805107599	0.03433340454	0.09227321301	0.03965000728	0.04256612724	0.03401966857	0.04300499507	0.03802370881	0.04400778599	0.04358296159	0.03612002964	0.0443328378	0.04525295917	0.0413907538	0.04723011086	0.04378549377	0.04570783664	0.03890555191	0.05188905012	0.04011832132	0.04827295966	0.01941903386
P	0.01948138396	0.04774652837	0.04531410117	0.04570705895	0.06619077526	0.04231720133	0.04970603552	0.05203118651	0.04341134434	0.04246866435	0.04845434829	0.04736742633	0.0646056558	0.04499121544	0.04629279693	0.04921771126	0.0497336667	0.0572691062	0.04585330702	0.0534723336	0.03872076327	0.0489340972	0.04159078296	0.01693227092
Plate information
Plate	Repeat	Barcode	Measured height	Chamber temperature at start	Chamber temperature at end	Humidity at start	Humidity at end	Ambient temperature at start	Ambient temperature at end	Group	Label	ScanX	ScanY	Measinfo	Kinetics	Measurement date
1	1	=""	14.9	24.43	24.31	37.7	38.2	22.82	22.65	1	Lilly FRET(1)	0	0	De=1st Ex=Top Em=Top Wdw=1 (14)	0	13-03-24 14:14:42
Background information
Plate	Label	Result	Signal	Flashes/Time	Meastime	MeasInfo
1	Lilly FRET	0	116	20	00:00:00.000	De=1st Ex=Top Em=Top Wdw=1 (14)
1	Lilly FRET	0	71	5	00:00:00.000	De=2nd Ex=Top Em=Top Wdw=1 (142)
Results for Lilly FRET(1) - channel 1 window 1 (Counts)
	01	02	03	04	05	06	07	08	09	10	11	12	13	14	15	16	17	18	19	20	21	22	23	24
A	857	6460	7260	4706	8268	5220	4990	7004	6160	5211	5211	6817	8742	6615	5558	6961	6431	6453	4536	7291	4612	6530	6917	2642
B	2596	6211	5717	5034	4701	6850	6055	5183	5862	5493	5533	6929	14070	6114	7379	5266	6154	5736	5804	5638	6909	5646	5157	83
C	247	5975	6050	4989	11478	6123	5290	5225	5975	5071	6060	6322	4670	5839	4652	4770	5508	4375	5024	5324	5741	6420	5874	2424
D	2392	7838	5043	5715	4412	5777	5105	6470	6031	4637	5484	4974	13444	5836	5294	4805	4852	5943	5618	6256	3382	5730	6286	90
E	292	4969	4310	5156	11130	6024	5025	5690	4641	4602	5295	5029	4353	5316	6491	5848	5628	5695	4891	5959	5689	5313	6948	2352
F	2183	6966	9245	6189	4385	6130	6312	5470	5804	5830	4812	4097	11472	5251	6097	7145	5268	6079	4302	5936	4080	5743	4901	68
G	203	5110	5773	5205	12904	4187	6140	4334	5392	6956	5731	4962	4549	4635	8276	6482	6747	4613	5271	5443	5347	6290	6907	2532
H	2244	6166	6042	5440	4473	6063	6535	5206	5147	5933	5594	5203	11350	4834	5305	5288	5645	5229	5369	5777	5071	6142	5877	80
I	197	5750	4512	4681	12823	5189	6258	5369	7813	3994	5166	5389	4458	5418	3936	6179	5605	6690	5576	5324	5617	5307	4765	2404
J	2245	5909	4495	6299	4427	4597	4355	5400	5683	9772	5995	5059	13414	4760	5085	2997	5139	5018	4865	5589	4815	5033	5061	91
K	187	5165	5586	3238	9436	5806	6726	3475	6160	6441	11531	5518	4417	5927	4997	5307	5496	5169	5420	5087	4977	5915	5222	2378
L	2327	5996	5143	6010	4376	4616	5611	5556	6245	5416	5987	5671	12824	5993	3950	6216	5826	4525	5881	5408	5790	6484	6539	95
M	455	4912	7221	8035	11424	4237	6412	5660	5365	5264	6161	5662	4304	5448	5744	5283	5505	3703	5142	4986	5704	4909	5667	2348
N	2327	5642	5103	3863	4445	4675	4952	5650	4709	5023	5841	4773	11532	5262	7408	4464	5865	5794	5879	5579	5907	4647	5896	48
O	336	5817	4981	4661	12434	5175	5671	4504	5622	5007	5720	5520	4680	5517	5857	5413	6037	5744	5832	4981	6830	4991	6194	2541
P	2634	6385	5837	5891	8642	5597	6586	6787	5613	5516	6345	6015	8357	5685	6002	6367	6405	7232	5854	6668	4935	6278	5321	153
Plate information
Plate	Repeat	Barcode	Measured height	Chamber temperature at start	Chamber temperature at end	Humidity at start	Humidity at end	Ambient temperature at start	Ambient temperature at end	Group	Label	ScanX	ScanY	Measinfo	Kinetics	Measurement date
1	1	=""	14.9	24.43	24.31	37.7	38.2	22.82	22.65	1	Lilly FRET(1)	0	0	De=2nd Ex=Top Em=Top Wdw=1 (142)	0	13-03-24 14:14:42
Background information
Plate	Label	Result	Signal	Flashes/Time	Meastime	MeasInfo
1	Lilly FRET	0	116	20	00:00:00.000	De=1st Ex=Top Em=Top Wdw=1 (14)
1	Lilly FRET	0	71	5	00:00:00.000	De=2nd Ex=Top Em=Top Wdw=1 (142)
Results for Lilly FRET(1) - channel 2 window 1 (Counts)
	01	02	03	04	05	06	07	08	09	10	11	12	13	14	15	16	17	18	19	20	21	22	23	24
A	40516	136544	131083	135749	131600	138306	139046	132009	130218	131255	131272	131840	131026	132170	132776	133473	132295	131048	130253	130620	128247	131396	129203	131671
B	137809	134972	132711	131820	132065	130504	131940	132268	131709	127423	134114	131165	128922	130750	121582	128963	131883	130519	129398	131320	134523	132454	130920	5041
C	13432	130205	130216	127950	127953	134957	127544	127441	126996	126862	126584	127316	128021	126933	128107	126429	127725	129429	127581	127246	131654	128087	127023	129708
D	131911	129681	129529	130141	128104	128409	127899	129418	127601	128769	127233	128977	126246	133274	127448	127502	128039	128707	127579	127714	127290	127866	127909	4615
E	16183	128806	129111	127405	126234	127837	126587	128088	127069	127645	126356	126020	125706	125494	125349	124463	128875	125741	125295	125989	127970	127708	126454	127907
F	127896	127721	129436	124876	125965	125295	123258	125297	125414	126054	124520	134279	122397	121876	123436	121686	120953	123747	121778	128793	127368	124352	125388	4479
G	11151	132967	133185	132160	129509	132097	131461	130585	135868	135146	129650	130447	127805	127355	128200	130268	130308	128951	129368	128283	128254	129179	127382	130860
H	132493	132421	132935	130194	129648	132405	129339	129131	128840	128687	128838	126937	125871	128324	128922	127214	126851	128169	127910	127782	127528	128123	129107	4157
I	11529	132711	129043	128528	125812	128042	127315	128193	126893	131435	126112	125691	125964	125653	126169	133442	125673	125740	123803	124218	127918	126390	125940	126583
J	130834	129870	127494	127882	127828	128932	125783	129764	126264	126062	127117	128519	129580	124400	123878	124991	127183	125150	125595	124667	125909	126784	125918	4147
K	10268	129294	128298	126516	126414	124678	126807	125021	127578	124035	124297	130590	125649	129639	126094	124268	126328	124147	123664	123386	124789	126602	125398	126371
L	130495	134927	126746	125816	126985	125421	126581	127835	125020	124309	125451	125826	124480	127627	124326	125163	127065	124919	125119	121879	124087	126860	127324	4209
M	22326	129607	177845	124772	124573	126654	125620	124335	124363	126708	123499	126704	125655	126142	123452	126791	123330	122920	123601	123786	121361	120188	121404	124399
N	133084	129174	130826	129586	129201	130360	128223	125768	125523	125929	126629	127796	123239	123681	127075	126392	127226	126654	126785	123886	122174	119671	122288	1475
O	17802	135996	130903	135757	134752	130517	133228	132394	130729	131681	129977	126655	129568	124445	129428	130778	127821	131185	127593	128028	131627	124407	128312	130851
P	135206	133727	128812	128886	130562	132263	132499	130441	129298	129884	130948	126986	129354	126358	129653	129364	128786	126281	127668	124700	127451	128295	127937	9036
Basic assay information
Assay ID:				19256
Assay Started:				13-03-24 14:09:48
Assay Finished:				13-03-24 14:14:49
Assay Exported:				13-03-24 14:14:49
Protocol ID:				100202
Protocol Name:				Lilly FRET_384
Serial#:				="1040204"
Protocol information
Protocol:
Protocol name				Lilly FRET_384
Number of assay repeats				1
Start assay repeat each				N/A
Number of plate repeats				1
Start plate repeat each				N/A
Is label meas. height used				Yes
Height of measurement				Defined in label
Is gripper height used				No
Mode of measurement				By Columns bi-directional
Rotated plate				No
Soft move				No
Protocol notes
Plate type:
Name of the plate type				384 OptiPlate
Number of rows				16
Number of columns				24
Number of the wells in the plate				384
Height of the plate				14.35 mm
Coordinates of corners:
384 OptiPlate + Lilly FRET
12.1 mm x------------------------------------------------------- x 115.6 mm
9 mm 9 mm
12.1 mm x------------------------------------------------------- x 115.6 mm
76.5 mm 76.5 mm
Platemap:
Plate				1
Group				1
	01	02	03	04	05	06	07	08	09	10	11	12	13	14	15	16	17	18	19	20	21	22	23	24
A	-	-	-	-	-	-	-	-	-	-	-	-	-	-	-	-	-	-	-	-	-	-	-	-
B	-	-	-	-	-	-	-	-	-	-	-	-	-	-	-	-	-	-	-	-	-	-	-	-
C	-	-	-	-	-	-	-	-	-	-	-	-	-	-	-	-	-	-	-	-	-	-	-	-
D	-	-	-	-	-	-	-	-	-	-	-	-	-	-	-	-	-	-	-	-	-	-	-	-
E	-	-	-	-	-	-	-	-	-	-	-	-	-	-	-	-	-	-	-	-	-	-	-	-
F	-	-	-	-	-	-	-	-	-	-	-	-	-	-	-	-	-	-	-	-	-	-	-	-
G	-	-	-	-	-	-	-	-	-	-	-	-	-	-	-	-	-	-	-	-	-	-	-	-
H	-	-	-	-	-	-	-	-	-	-	-	-	-	-	-	-	-	-	-	-	-	-	-	-
I	-	-	-	-	-	-	-	-	-	-	-	-	-	-	-	-	-	-	-	-	-	-	-	-
J	-	-	-	-	-	-	-	-	-	-	-	-	-	-	-	-	-	-	-	-	-	-	-	-
K	-	-	-	-	-	-	-	-	-	-	-	-	-	-	-	-	-	-	-	-	-	-	-	-
L	-	-	-	-	-	-	-	-	-	-	-	-	-	-	-	-	-	-	-	-	-	-	-	-
M	-	-	-	-	-	-	-	-	-	-	-	-	-	-	-	-	-	-	-	-	-	-	-	-
N	-	-	-	-	-	-	-	-	-	-	-	-	-	-	-	-	-	-	-	-	-	-	-	-
O	-	-	-	-	-	-	-	-	-	-	-	-	-	-	-	-	-	-	-	-	-	-	-	-
P	-	-	-	-	-	-	-	-	-	-	-	-	-	-	-	-	-	-	-	-	-	-	-	-
- - Undefined
Calculations:
Plate				1
Formula index				Calc 1
Formula name				Label ratio
Formula				Label ratio where X = Lilly FRET(1) channel 1 window 1 Y = Lilly FRET(1) channel 2 window 1
Auto export parameters:
Export format				Plate2
Include basic assay information				Yes
Place assay information at				End of file
Include basic plate information				Yes
Place plate information at				Beginning of plate
Include protocol information				Yes
Protocol info level				Large
Include error and warning information				Yes
Include background information				Yes
Add plate number to the file name				Yes
Each plate to separate file				No
Field separator to use				System
File name format				<DefaultDataFolder>\<Date>\<ProtocolName>_<AssayID>.csv
Operations:
Plate 1
Group 1
Measurement
Label				Lilly FRET(1)
Labels:
Lilly FRET				6000025
Light source				Laser
Top mirror				LANCE/DELFIA Bias
Bottom mirror				N/A
Exc. filter				N/A
Using of excitation filter				Top
Ems. filter				APC 665
Using of emission filter				Top
2nd ems. filter				Europium 615
Using of 2nd emission filter				Top
Measurement height				7.3 mm
Cycle				16600
Delay				30
Number of flashes				20
Number of flashes for 2nd detector				5
Number of sequence windows				1
Total time of windows				500
Excitation light				100%
Reference excitation light				100%
Reference AD gain				4
Reference signal				323509
Last edited				13-06-14 09:17:06
Last edited by				EnVision
Factory preset				No
Filters:
APC 665				205
Filter type				Emission
Description				M665 CWL=665nm BW=7 5nm Tmin=75%
Used with				Luminescence DELFIA - Time-resolved Fluorescence Fluorescence Intensity LANCE - Time-resolved Fluorescence
Last edited				26-02-19 14:51:38
Last edited by				Installation
Factory preset				Yes
Europium 615				203
Filter type				Emission
Description				M615 CWL=615nm BW=8 5nm Tmin=80%
Used with				Luminescence DELFIA - Time-resolved Fluorescence Fluorescence Intensity LANCE - Time-resolved FluorescenceLuminescence Absorbance DELFIA - Time-resolved Fluorescence Fluorescence Intensity LANCE - Time-resolved Fluorescence
Last edited				26-02-19 14:51:38
Last edited by				Installation
Factory preset				Yes
Mirror modules:
LANCE/DELFIA Bias				445
Used by				Top
Dual				No
Bias				Yes
Description				D400
Used with				Luminescence DELFIA - Time-resolved Fluorescence Fluorescence Intensity LANCE - Time-resolved Fluorescence
Last edited				26-02-19 14:51:38
Last edited by				Installation
Factory preset				Yes
Instrument:
Serial number				1040204
Nickname				EnVision
Normalization:
Notifications for plate 1 repeat 1:
WARNING: Plate height defined in the plate editor does not match the actual plate height. Measured height is 14.90 mm. Plate editor height is 14.35 mm. The results may be affected.
Exported with EnVision Workstation version 1.14.3049.528
