## Supplementary material for "Genome-wide arrayed CRISPR activation screen for prion protein modulators": Plate_LXXVIII_A.csv

Plate information
Plate	Repeat	Barcode	Measured height	Chamber temperature at start	Chamber temperature at end	Humidity at start	Humidity at end	Ambient temperature at start	Ambient temperature at end	Formula	Measurement date
1	1	=""	N/A	N/A	N/A	N/A	N/A	N/A	N/A	Calc 1: Label ratio = X / Y where X = Lilly FRET(1) channel 1 window 1 Y = Lilly FRET(1) channel 2 window 1	13-03-24 14:20:41
Background information
Plate	Label	Result	Signal	Flashes/Time	Meastime	MeasInfo
1	Lilly FRET	0	124	20	00:00:00.000	De=1st Ex=Top Em=Top Wdw=1 (14)
1	Lilly FRET	0	64	5	00:00:00.000	De=2nd Ex=Top Em=Top Wdw=1 (142)
Calculated results: Calc 1: Label ratio = X / Y where X = Lilly FRET(1) channel 1 window 1 Y = Lilly FRET(1) channel 2 window 1
	01	02	03	04	05	06	07	08	09	10	11	12	13	14	15	16	17	18	19	20	21	22	23	24
A	0.01739288308	0.05413362041	0.04311641729	0.03840260774	0.06410941419	0.0475940992	0.05207904949	0.04928057554	0.03804966624	0.03382255816	0.06135462916	0.04680892107	0.06771966964	0.04905401113	0.04486029602	0.05041517952	0.0445489538	0.04700787578	0.02963030705	0.05242256953	0.04623997945	0.03848106179	0.048058468	0.01943842885
B	0.01739620092	0.04360940143	0.04703597176	0.03148395626	0.03522185919	0.04518746713	0.04215282372	0.03989171406	0.03647640463	0.0476294714	0.03778707495	0.04219516383	0.1035288369	0.04678747697	0.03842072719	0.04627345884	0.04430990221	0.02798784104	0.06809164885	0.0468311541	0.04683860108	0.04532223604	0.02996260329	0.03137254902
C	0.01853333333	0.04900036516	0.04489548668	0.03556303779	0.08910432554	0.0389855328	0.04258626528	0.04426924018	0.0348833645	0.04416029629	0.05046544687	0.04167720864	0.03764461833	0.04528184082	0.04860408151	0.03102092446	0.03856656337	0.04620859442	0.03754951435	0.03952920622	0.02497374256	0.04690214693	0.04651467606	0.01951325969
D	0.01774917552	0.03059315758	0.04515898698	0.03861947521	0.03391585761	0.05464156601	0.02698236604	0.04811023622	0.04587785436	0.03575331291	0.0354366677	0.03597889363	0.09470080334	0.04294592195	0.03645837348	0.03445003395	0.03368653151	0.04082200893	0.04071057327	0.04727158851	0.03532776929	0.04593421689	0.04038160264	0.03382563125
E	0.01911027569	0.02547168349	0.03570057876	0.03791750495	0.09797407184	0.04380376622	0.04185821814	0.04858616811	0.03721863508	0.02723298905	0.03064049327	0.04685332769	0.03506346613	0.03985421499	0.0454994744	0.04743030055	0.04697078762	0.03960854484	0.04425701289	0.05499518354	0.0382577144	0.03226977214	0.03330320903	0.01861577081
F	0.01740302762	0.03800918954	0.04371550573	0.04474549397	0.03401323515	0.03885328361	0.0465004643	0.03760237687	0.05574509275	0.03075991476	0.04308815529	0.03767012633	0.09366978604	0.04213805153	0.05538854473	0.05133117632	0.03702647464	0.03582204224	0.06319839976	0.04344811648	0.02708707649	0.04198026426	0.04863903619	0.10024449878
G	0.02551942186	0.03646197852	0.03990352161	0.04004548039	0.0962337345	0.04063378676	0.04669103978	0.06181773201	0.04475333626	0.02535758272	0.04892829513	0.03807493147	0.03480880895	0.03980194833	0.04556653064	0.04120664109	0.04365304216	0.04175185624	0.04540145088	0.04156235512	0.03552348207	0.02802539946	0.03605209574	0.01980943973
H	0.01779129933	0.0389441008	0.03317584757	0.03996471653	0.03543941154	0.0364914528	0.04748747652	0.04141493943	0.03565958632	0.0442034325	0.04766537716	0.0413314415	0.09797378946	0.04485433939	0.04549237594	0.04692585759	0.0420768681	0.04496951808	0.03985093983	0.0391355411	0.05015031325	0.04153469513	0.03898795255	0.02624232272
I	0.02205444069	0.04399572797	0.03885874459	0.02889947363	0.102361707	0.03799376665	0.04562956651	0.04985417284	0.04165948715	0.03216877559	0.04109987805	0.04678062146	0.03497564543	0.04309821723	0.04899685669	0.04581180352	0.04205359512	0.0423289915	0.03496580718	0.03938226377	0.04764441381	0.04167706514	0.04310264313	0.01914883764
J	0.01754142046	0.04340508323	0.0375949268	0.04411134236	0.0347840487	0.04550631035	0.02907207022	0.0431185149	0.04521263996	0.04230858739	0.04548717099	0.03940378605	0.1004683451	0.05053889976	0.02772720907	0.03859411501	0.03948493849	0.04532298739	0.03991050181	0.03981318127	0.03987304573	0.0263478443	0.0306810702	0.02480112307
K	0.02135231317	0.04195604971	0.03680515148	0.03558211913	0.08388787905	0.0476363378	0.03853929943	0.04477010586	0.04058761641	0.04102874809	0.04482886758	0.03877591158	0.03564216399	0.0333304138	0.0443262131	0.04298836692	0.05513869314	0.04304359677	0.04247843384	0.03463234879	0.0313573575	0.03052426207	0.03811799827	0.01884389519
L	0.01709892128	0.04560732678	0.03261634063	0.03907974008	0.03468442793	0.02972492302	0.03538573209	0.0342277381	0.03973349201	0.05541130974	0.04029108703	0.04711948377	0.09902876415	0.04247522344	0.04577415051	0.03434760186	0.05151636796	0.03240478903	0.04229286862	0.04160684062	0.0477698834	0.04228808908	0.0376366131	0.0467141726
M	0.01835853132	0.03336012241	0.02646298654	0.04623352824	0.09373594198	0.0396514333	0.03268679848	0.04888200028	0.04509743662	0.03612664693	0.04142415103	0.05047276286	0.03559949775	0.04943426832	0.04268547998	0.0405922024	0.04708855577	0.04018133604	0.03222902843	0.04697970144	0.04269860383	0.05006546051	0.04214486253	0.01840763977
N	0.01761722641	0.03432150572	0.03672448092	0.04386019855	0.03373363389	0.04061607059	0.03365289622	0.04258542466	0.04112077203	0.04161554111	0.04169015408	0.04462458429	0.09303425553	0.04432724052	0.03606272187	0.0333201718	0.04653110237	0.03589222579	0.04076971438	0.03591214555	0.04292182882	0.03894866399	0.04849759048	0.03667953668
O	0.01862927738	0.06265096505	0.04562216837	0.0379222314	0.09266672802	0.03866397381	0.03300964944	0.03341730941	0.04557077414	0.03616023979	0.03843133109	0.03825456337	0.03579893114	0.03550860744	0.03004202811	0.04465861697	0.0502488485	0.04393920538	0.04413468191	0.02841876486	0.03896835316	0.03379338418	0.03851005757	0.01881412579
P	0.01743964664	0.04293441515	0.04325250295	0.02673136841	0.06417576009	0.05029763741	0.04657509045	0.0422934533	0.04320800603	0.03901283317	0.04032930794	0.04717981941	0.06141390981	0.03132948347	0.03529608692	0.03914698102	0.04672210586	0.04191499373	0.03719802986	0.04954387064	0.04367229592	0.03933384205	0.04649021505	0.01508135997
Plate information
Plate	Repeat	Barcode	Measured height	Chamber temperature at start	Chamber temperature at end	Humidity at start	Humidity at end	Ambient temperature at start	Ambient temperature at end	Group	Label	ScanX	ScanY	Measinfo	Kinetics	Measurement date
1	1	=""	14.9	24.33	24.26	38.4	38.2	22.53	23.04	1	Lilly FRET(1)	0	0	De=1st Ex=Top Em=Top Wdw=1 (14)	0	13-03-24 14:20:41
Background information
Plate	Label	Result	Signal	Flashes/Time	Meastime	MeasInfo
1	Lilly FRET	0	124	20	00:00:00.000	De=1st Ex=Top Em=Top Wdw=1 (14)
1	Lilly FRET	0	64	5	00:00:00.000	De=2nd Ex=Top Em=Top Wdw=1 (142)
Results for Lilly FRET(1) - channel 1 window 1 (Counts)
	01	02	03	04	05	06	07	08	09	10	11	12	13	14	15	16	17	18	19	20	21	22	23	24
A	479	7392	5818	5113	8639	6359	6965	6576	5113	4609	8236	6309	9085	6640	6077	6879	6053	6285	3888	6970	6120	5155	6385	2612
B	2317	6058	6296	4382	4754	6014	5607	5408	4899	6310	5094	5652	13560	6323	5033	6285	5972	3775	9079	6275	6233	6088	3974	56
C	139	6441	5855	4753	11544	5085	5534	5789	4552	5771	6603	5436	4936	5947	6290	4071	5028	6025	4844	5068	3210	6047	6033	2593
D	2325	4007	5945	5088	4454	6998	3478	6721	5951	4646	4577	4623	11977	5563	4730	4465	4400	5278	5248	6038	4508	5885	5181	71
E	122	3286	4651	4919	12651	5927	5372	6263	4767	3520	3896	5979	4464	5052	5800	6019	5938	5047	5604	6908	4808	4090	4201	2336
F	2259	4922	5600	5757	4374	4959	5909	4784	7026	4013	5465	4780	11641	5330	6983	6457	4674	4476	7867	5452	3377	5271	6072	41
G	113	4793	5261	5283	12602	5347	6028	7996	5805	3356	6451	5000	4598	5193	5974	5423	5701	5432	5908	5379	4701	3650	4692	2603
H	2345	5106	4473	5165	4577	4786	6067	5347	4610	5759	6173	5389	12567	5897	5958	6257	5475	5820	5101	5065	6556	5429	5042	47
I	111	5726	4963	3695	12955	4864	5783	6393	5319	4149	5224	6010	4495	5611	6313	5887	5389	5427	4433	4988	6082	5344	5538	2481
J	2271	5622	4802	5659	4411	5834	3670	5477	5726	5454	5767	5081	12678	6485	3564	5072	5078	5841	5048	5055	5088	3396	3962	53
K	120	5449	4744	4596	10753	6035	4918	5667	5208	5282	5670	4929	4536	4186	5607	5410	7003	5369	5392	4295	3934	3880	4801	2397
L	2235	5916	4220	5118	4442	3794	4485	4443	5075	7064	5138	6068	12215	5413	5833	4329	6545	4068	5344	5187	5957	5393	4773	59
M	119	4317	3430	5954	11877	5028	4176	6213	5723	4612	5288	6395	4508	6156	5403	5086	5981	5061	4046	5756	5248	6348	5299	2315
N	2317	4433	4726	5602	4295	5174	4258	5369	5207	5257	5325	5582	11605	5505	4602	4135	5890	4416	5123	4382	5460	4905	6159	38
O	190	8326	6062	5006	12083	5054	4324	4311	5899	4729	5089	4969	4622	4575	3910	5718	6502	5649	5677	3622	5051	4400	5037	2415
P	2290	5588	5681	3509	8363	6523	6076	5415	5561	4940	5173	5826	7821	3917	4639	5061	5978	5345	4758	6327	5666	5000	5958	114
Plate information
Plate	Repeat	Barcode	Measured height	Chamber temperature at start	Chamber temperature at end	Humidity at start	Humidity at end	Ambient temperature at start	Ambient temperature at end	Group	Label	ScanX	ScanY	Measinfo	Kinetics	Measurement date
1	1	=""	14.9	24.33	24.26	38.4	38.2	22.53	23.04	1	Lilly FRET(1)	0	0	De=2nd Ex=Top Em=Top Wdw=1 (142)	0	13-03-24 14:20:41
Background information
Plate	Label	Result	Signal	Flashes/Time	Meastime	MeasInfo
1	Lilly FRET	0	124	20	00:00:00.000	De=1st Ex=Top Em=Top Wdw=1 (14)
1	Lilly FRET	0	64	5	00:00:00.000	De=2nd Ex=Top Em=Top Wdw=1 (142)
Results for Lilly FRET(1) - channel 2 window 1 (Counts)
	01	02	03	04	05	06	07	08	09	10	11	12	13	14	15	16	17	18	19	20	21	22	23	24
A	27540	136551	134937	133142	134754	133609	133739	133440	134377	136270	134236	134782	134156	135361	135465	136447	135873	133701	131217	132958	132353	133962	132859	134373
B	133190	138915	133855	139182	134973	133090	133016	135567	134306	132481	134808	133949	130978	135143	130997	135823	134778	134880	133335	133992	133074	134327	132632	1785
C	7500	131448	130414	133650	129556	130433	129948	130768	130492	130683	130842	130431	131121	131333	129413	131234	130372	130387	129003	128209	128535	128928	129701	132884
D	130992	130977	131646	131747	131325	128071	128899	139700	129714	129946	129160	128492	126472	129535	129737	129608	130616	129293	128910	127730	127605	128118	128301	2099
E	6384	129006	130278	129729	129126	135308	128338	128905	128081	129255	127152	127611	127312	126762	127474	126902	126419	127422	126624	125611	125674	126744	126144	125485
F	129805	129495	128101	128661	128597	127634	127074	127226	126038	130462	126833	126891	124277	126489	126073	125791	126234	124951	124481	125483	124672	125559	124838	409
G	4428	131452	131843	131925	130952	131590	129104	129348	129711	132347	131846	131320	132093	130471	131105	131605	130598	130102	130128	129420	132335	130239	130145	131402
H	131806	131111	134827	129239	129150	131154	127760	129108	129278	130284	129507	130385	128269	131470	130967	133338	130119	129421	128002	129422	130727	130710	129322	1791
I	5033	130149	127719	127857	126561	128021	126738	128234	127678	128976	127105	128472	128518	130191	128845	128504	128146	128210	126781	126656	127654	128224	128484	129564
J	129465	129524	127730	128289	126811	128202	126238	127022	126646	128910	126783	128947	126189	128317	128538	131419	128606	128875	126483	126968	127605	128891	129135	2137
K	5620	129874	128895	129166	128183	126689	127610	126580	128315	128739	126481	127115	127265	125591	126494	125848	127007	124734	126935	124017	125457	127112	125951	127203
L	130710	129716	129383	130963	128069	127637	126746	129807	127726	127483	127522	128779	123348	127439	127430	126035	127047	125537	126357	124667	124702	127530	126818	1263
M	6482	129406	129615	128781	126707	126805	127758	127102	126903	127662	127655	126702	126631	124529	126577	125295	127016	125954	125539	122521	122908	126794	125733	125763
N	131519	129161	128688	127724	127321	127388	126527	126076	126627	126323	127728	125088	124739	124190	127611	124099	126582	123035	125657	122020	127208	125935	126996	1036
O	10199	132895	132874	132007	130392	130716	130992	129005	129447	130779	132418	129893	129110	128842	130151	128038	129396	128564	128629	127451	129618	130203	130797	128361
P	131310	130152	131345	131269	130314	129688	130456	128034	128703	126625	128269	123485	127349	125026	131431	129282	127948	127520	127910	127705	129739	127117	128156	7559
Basic assay information
Assay ID:				19257
Assay Started:				13-03-24 14:15:46
Assay Finished:				13-03-24 14:20:49
Assay Exported:				13-03-24 14:20:49
Protocol ID:				100202
Protocol Name:				Lilly FRET_384
Serial#:				="1040204"
Protocol information
Protocol:
Protocol name				Lilly FRET_384
Number of assay repeats				1
Start assay repeat each				N/A
Number of plate repeats				1
Start plate repeat each				N/A
Is label meas. height used				Yes
Height of measurement				Defined in label
Is gripper height used				No
Mode of measurement				By Columns bi-directional
Rotated plate				No
Soft move				No
Protocol notes
Plate type:
Name of the plate type				384 OptiPlate
Number of rows				16
Number of columns				24
Number of the wells in the plate				384
Height of the plate				14.35 mm
Coordinates of corners:
384 OptiPlate + Lilly FRET
12.1 mm x------------------------------------------------------- x 115.6 mm
9 mm 9 mm
12.1 mm x------------------------------------------------------- x 115.6 mm
76.5 mm 76.5 mm
Platemap:
Plate				1
Group				1
	01	02	03	04	05	06	07	08	09	10	11	12	13	14	15	16	17	18	19	20	21	22	23	24
A	-	-	-	-	-	-	-	-	-	-	-	-	-	-	-	-	-	-	-	-	-	-	-	-
B	-	-	-	-	-	-	-	-	-	-	-	-	-	-	-	-	-	-	-	-	-	-	-	-
C	-	-	-	-	-	-	-	-	-	-	-	-	-	-	-	-	-	-	-	-	-	-	-	-
D	-	-	-	-	-	-	-	-	-	-	-	-	-	-	-	-	-	-	-	-	-	-	-	-
E	-	-	-	-	-	-	-	-	-	-	-	-	-	-	-	-	-	-	-	-	-	-	-	-
F	-	-	-	-	-	-	-	-	-	-	-	-	-	-	-	-	-	-	-	-	-	-	-	-
G	-	-	-	-	-	-	-	-	-	-	-	-	-	-	-	-	-	-	-	-	-	-	-	-
H	-	-	-	-	-	-	-	-	-	-	-	-	-	-	-	-	-	-	-	-	-	-	-	-
I	-	-	-	-	-	-	-	-	-	-	-	-	-	-	-	-	-	-	-	-	-	-	-	-
J	-	-	-	-	-	-	-	-	-	-	-	-	-	-	-	-	-	-	-	-	-	-	-	-
K	-	-	-	-	-	-	-	-	-	-	-	-	-	-	-	-	-	-	-	-	-	-	-	-
L	-	-	-	-	-	-	-	-	-	-	-	-	-	-	-	-	-	-	-	-	-	-	-	-
M	-	-	-	-	-	-	-	-	-	-	-	-	-	-	-	-	-	-	-	-	-	-	-	-
N	-	-	-	-	-	-	-	-	-	-	-	-	-	-	-	-	-	-	-	-	-	-	-	-
O	-	-	-	-	-	-	-	-	-	-	-	-	-	-	-	-	-	-	-	-	-	-	-	-
P	-	-	-	-	-	-	-	-	-	-	-	-	-	-	-	-	-	-	-	-	-	-	-	-
- - Undefined
Calculations:
Plate				1
Formula index				Calc 1
Formula name				Label ratio
Formula				Label ratio where X = Lilly FRET(1) channel 1 window 1 Y = Lilly FRET(1) channel 2 window 1
Auto export parameters:
Export format				Plate2
Include basic assay information				Yes
Place assay information at				End of file
Include basic plate information				Yes
Place plate information at				Beginning of plate
Include protocol information				Yes
Protocol info level				Large
Include error and warning information				Yes
Include background information				Yes
Add plate number to the file name				Yes
Each plate to separate file				No
Field separator to use				System
File name format				<DefaultDataFolder>\<Date>\<ProtocolName>_<AssayID>.csv
Operations:
Plate 1
Group 1
Measurement
Label				Lilly FRET(1)
Labels:
Lilly FRET				6000025
Light source				Laser
Top mirror				LANCE/DELFIA Bias
Bottom mirror				N/A
Exc. filter				N/A
Using of excitation filter				Top
Ems. filter				APC 665
Using of emission filter				Top
2nd ems. filter				Europium 615
Using of 2nd emission filter				Top
Measurement height				7.3 mm
Cycle				16600
Delay				30
Number of flashes				20
Number of flashes for 2nd detector				5
Number of sequence windows				1
Total time of windows				500
Excitation light				100%
Reference excitation light				100%
Reference AD gain				4
Reference signal				323509
Last edited				13-06-14 09:17:06
Last edited by				EnVision
Factory preset				No
Filters:
APC 665				205
Filter type				Emission
Description				M665 CWL=665nm BW=7 5nm Tmin=75%
Used with				Luminescence DELFIA - Time-resolved Fluorescence Fluorescence Intensity LANCE - Time-resolved Fluorescence
Last edited				26-02-19 14:51:38
Last edited by				Installation
Factory preset				Yes
Europium 615				203
Filter type				Emission
Description				M615 CWL=615nm BW=8 5nm Tmin=80%
Used with				Luminescence DELFIA - Time-resolved Fluorescence Fluorescence Intensity LANCE - Time-resolved FluorescenceLuminescence Absorbance DELFIA - Time-resolved Fluorescence Fluorescence Intensity LANCE - Time-resolved Fluorescence
Last edited				26-02-19 14:51:38
Last edited by				Installation
Factory preset				Yes
Mirror modules:
LANCE/DELFIA Bias				445
Used by				Top
Dual				No
Bias				Yes
Description				D400
Used with				Luminescence DELFIA - Time-resolved Fluorescence Fluorescence Intensity LANCE - Time-resolved Fluorescence
Last edited				26-02-19 14:51:38
Last edited by				Installation
Factory preset				Yes
Instrument:
Serial number				1040204
Nickname				EnVision
Normalization:
Notifications for plate 1 repeat 1:
WARNING: Plate height defined in the plate editor does not match the actual plate height. Measured height is 14.90 mm. Plate editor height is 14.35 mm. The results may be affected.
Exported with EnVision Workstation version 1.14.3049.528
