## Supplementary material for "Genome-wide arrayed CRISPR activation screen for prion protein modulators": Plate_LXXVIII_B.csv

Plate information
Plate	Repeat	Barcode	Measured height	Chamber temperature at start	Chamber temperature at end	Humidity at start	Humidity at end	Ambient temperature at start	Ambient temperature at end	Formula	Measurement date
1	1	=""	N/A	N/A	N/A	N/A	N/A	N/A	N/A	Calc 1: Label ratio = X / Y where X = Lilly FRET(1) channel 1 window 1 Y = Lilly FRET(1) channel 2 window 1	13-03-24 14:26:43
Background information
Plate	Label	Result	Signal	Flashes/Time	Meastime	MeasInfo
1	Lilly FRET	0	96	20	00:00:00.000	De=1st Ex=Top Em=Top Wdw=1 (14)
1	Lilly FRET	0	66	5	00:00:00.000	De=2nd Ex=Top Em=Top Wdw=1 (142)
Calculated results: Calc 1: Label ratio = X / Y where X = Lilly FRET(1) channel 1 window 1 Y = Lilly FRET(1) channel 2 window 1
	01	02	03	04	05	06	07	08	09	10	11	12	13	14	15	16	17	18	19	20	21	22	23	24
A	0.01937374107	0.05553100825	0.04574691372	0.04150574064	0.06399207753	0.04548946362	0.05188732692	0.04824058827	0.04003013823	0.03393768597	0.06211773266	0.04707595244	0.06577808551	0.04519795049	0.0448161698	0.05058533397	0.04292066046	0.0445343524	0.02974064883	0.05182897041	0.04451817524	0.04036955817	0.04537581737	0.01971749826
B	0.01889474791	0.04226077109	0.04583643123	0.03100168553	0.03491539414	0.04566586511	0.04253537637	0.04480668475	0.0361943538	0.04928797652	0.03956093697	0.04261406758	0.10401673953	0.04797248911	0.03827346248	0.04168209468	0.04311910085	0.02769573865	0.06711016498	0.04645653148	0.0475365622	0.04609582764	0.03132814094	0.02208525937
C	0.01827998457	0.0505479504	0.0483824641	0.03750968506	0.10239040723	0.03930107192	0.04043653073	0.04213904067	0.03410537618	0.04390307253	0.05103230939	0.04115583299	0.03581744656	0.04368743996	0.04646203655	0.03118131761	0.03746884669	0.04637567601	0.03663783169	0.03979369699	0.02467436526	0.0457919928	0.04760651474	0.01886154886
D	0.01773798023	0.0283968503	0.04426396093	0.03790759216	0.03405960046	0.05409792137	0.02737212207	0.04523527876	0.04543839046	0.03706157384	0.03486568646	0.03574568507	0.10305278877	0.04499674105	0.03630885824	0.03546885391	0.03284482101	0.04162334111	0.04079002531	0.0475313419	0.03502251726	0.04608503563	0.04161713159	0.01802757158
E	0.01894072255	0.02732006453	0.03808668693	0.04120048905	0.0994485408	0.04268881158	0.04330118066	0.04997106816	0.03721307133	0.02742130002	0.03176696895	0.04713371801	0.03526786066	0.0405240925	0.04457074484	0.04852629097	0.04706934842	0.03914398048	0.04548385575	0.05370426176	0.03813874264	0.03456301641	0.03383010318	0.01872693515
F	0.01714162615	0.04030723481	0.04568669545	0.04245161391	0.03501008204	0.03979961915	0.04624172421	0.03784391142	0.05031941415	0.02970686602	0.04286685427	0.03761991596	0.10255708904	0.04179494205	0.05602720544	0.0519631127	0.03677457195	0.03581002399	0.06105415511	0.04522974834	0.02735798861	0.04076907108	0.04855477578	0.02258173239
G	0.01896125309	0.04048038407	0.04204693369	0.04578852172	0.09945144483	0.04239137823	0.0446811569	0.04798916784	0.05989864839	0.0276509559	0.04930254745	0.04011863404	0.03496236292	0.03761024747	0.04576058603	0.04093597903	0.04323061085	0.04316814082	0.04750992033	0.04087464852	0.03538164996	0.02761658981	0.03656609908	0.01885950651
H	0.01746363623	0.03827216931	0.03283859138	0.04132305958	0.03380689791	0.0371404593	0.04767258307	0.0594445259	0.03639272596	0.04433535147	0.0504084014	0.0422493675	0.10166922974	0.04573022711	0.04886030327	0.04677500679	0.04303272392	0.04719727849	0.04105345292	0.03916141977	0.04805907765	0.04061050796	0.03846662466	0.01632177208
I	0.01998614821	0.04612647751	0.0430599465	0.03078143352	0.10429418929	0.04073186837	0.0465767155	0.04063257179	0.0436092795	0.03389135581	0.0434693556	0.04675522358	0.03435926836	0.04127220675	0.05155113043	0.04564663452	0.04345271668	0.04246901587	0.03668926062	0.03893234656	0.04761000317	0.04160384949	0.04425286465	0.01879173785
J	0.01732052328	0.04465655745	0.04056700479	0.04423121747	0.03498104742	0.04871608227	0.02956783094	0.04245132212	0.04547116814	0.04258671388	0.04383212699	0.03973669673	0.09063180828	0.0509216043	0.02863952489	0.03791889872	0.04070692884	0.04925392008	0.03994071177	0.03993605167	0.04044597506	0.02634067798	0.03195581647	0.01627096131
K	0.02158968851	0.04630924871	0.03798055371	0.03675022867	0.10093337778	0.04864088133	0.0368662514	0.04659163707	0.0414797244	0.04040937808	0.04516723311	0.04068143154	0.03647398284	0.03365545597	0.04425258492	0.04371979208	0.05466116676	0.04259411926	0.04338531683	0.03536155203	0.03215252797	0.03027854359	0.03761681322	0.01902520272
L	0.01762781682	0.04710481647	0.03316374306	0.03961988417	0.03506030182	0.029313346	0.03622810635	0.03387886025	0.03914141414	0.05254808181	0.04145542501	0.04874296866	0.10430032037	0.0422230505	0.04674385063	0.03703848164	0.05454142281	0.03175180505	0.04202866383	0.04133168253	0.0465547562	0.0403375068	0.03830672055	0.01947857357
M	0.01613321239	0.03769874929	0.02640901022	0.04536621532	0.09937142233	0.03905613032	0.03191356385	0.04700435299	0.04632876932	0.03713971607	0.04308028815	0.05064322162	0.03629748153	0.04586175921	0.03817656059	0.04071698682	0.04835034027	0.0389869095	0.03068914809	0.044203658	0.04254229011	0.0473054902	0.04431021909	0.0186324679
N	0.01783167443	0.03623872057	0.03709677419	0.04446837856	0.03678457381	0.04024791728	0.03437965972	0.04200135184	0.04059023378	0.04660195668	0.04239881108	0.04538637737	0.10111557919	0.04784973586	0.0368336924	0.03335543348	0.04446716075	0.03514704616	0.03837698841	0.03562511075	0.04357178746	0.03889566085	0.04858780156	0.01890669955
O	0.01992601726	0.06906552803	0.04744117647	0.0402501438	0.09456031251	0.0400954181	0.0332649203	0.03174459002	0.04634831461	0.03711832629	0.03982865128	0.04348393135	0.03387813097	0.03599399709	0.02957022929	0.04609770685	0.04883844326	0.04208269617	0.04337336479	0.02714702227	0.03978189423	0.03410182517	0.04093968952	0.01930672332
P	0.01908580945	0.04119186542	0.04517037037	0.02739403915	0.06335484063	0.04973794391	0.0482809071	0.04383553275	0.04379648679	0.04283461124	0.04250927965	0.04542231849	0.06321914377	0.03355949111	0.03703421648	0.0420798196	0.04873282301	0.04454622115	0.03818819917	0.0504344731	0.04307646328	0.03674755201	0.04630191209	0.01470588235
Plate information
Plate	Repeat	Barcode	Measured height	Chamber temperature at start	Chamber temperature at end	Humidity at start	Humidity at end	Ambient temperature at start	Ambient temperature at end	Group	Label	ScanX	ScanY	Measinfo	Kinetics	Measurement date
1	1	=""	14.9	24.24	24.16	38.8	40.6	22.82	22.74	1	Lilly FRET(1)	0	0	De=1st Ex=Top Em=Top Wdw=1 (14)	0	13-03-24 14:26:43
Background information
Plate	Label	Result	Signal	Flashes/Time	Meastime	MeasInfo
1	Lilly FRET	0	96	20	00:00:00.000	De=1st Ex=Top Em=Top Wdw=1 (14)
1	Lilly FRET	0	66	5	00:00:00.000	De=2nd Ex=Top Em=Top Wdw=1 (142)
Results for Lilly FRET(1) - channel 1 window 1 (Counts)
	01	02	03	04	05	06	07	08	09	10	11	12	13	14	15	16	17	18	19	20	21	22	23	24
A	529	7415	6081	5513	8465	6040	6869	6357	5366	4528	8196	6208	8740	6069	5929	6810	5763	5955	3931	6896	5783	5357	5947	2669
B	2605	5747	6165	4120	4653	5982	5588	5995	4836	6365	5244	5615	13919	6431	4884	5516	5747	3676	8827	6118	6257	6136	4147	86
C	237	6665	6401	4938	13150	5045	5280	5568	4447	5747	6607	5314	4650	5639	5970	4015	4856	6037	4769	5100	3173	5903	6150	2456
D	2387	3783	5837	4985	4438	7066	3550	5889	5881	4867	4496	4635	13388	5799	4676	4480	4303	5404	5254	6142	4495	5904	5426	119
E	216	3573	4963	5358	12840	5706	5571	6477	4776	3547	4046	6012	4472	5094	5662	6174	5998	4988	5784	6772	4926	4455	4397	2451
F	2228	5232	5895	5433	4549	5037	5853	4850	6459	3775	5423	4745	13123	5186	7002	6542	4577	4582	7593	5780	3445	5106	6123	67
G	184	5447	5653	6101	12999	5613	5906	6415	7813	3652	6408	5289	4575	4921	5947	5467	5753	5925	6178	5335	4589	3617	4791	2494
H	2322	5107	4352	5497	4457	4868	6191	7703	4845	5807	6480	5444	13619	5934	6480	6030	5602	6160	5314	5094	6163	5263	4945	112
I	202	6197	5666	4036	13273	5305	6041	5316	5615	4381	5518	5959	4375	5262	6617	5822	5547	5421	4720	4987	6016	5326	5708	2420
J	2313	5937	5303	5693	4522	6291	3817	5444	5844	5460	5644	5107	11440	6437	3665	4870	5217	6232	5066	5046	5144	3370	4137	98
K	201	5992	4914	4741	12717	6093	4717	5891	5316	5200	5688	5213	4892	4322	5551	5753	6957	5425	5500	4411	4049	3822	4770	2433
L	2328	6133	4250	5124	4442	3688	4656	4341	5084	6724	5176	6369	12925	5211	5931	4748	6887	4103	5302	5141	5824	5187	4882	65
M	249	4889	3407	5813	12742	4934	4085	5939	5786	4662	5436	6342	4968	5667	4766	5136	6174	4932	3673	5230	5314	5891	5590	2374
N	2363	4763	4876	5739	4792	5208	4496	5344	5221	6059	5335	6083	12472	6114	4770	4226	5742	4490	4731	4423	5550	4914	6181	92
O	404	9430	6452	5458	12636	5261	4522	4194	6105	4989	5216	5668	4554	4605	4012	6089	6351	5614	5663	3473	5326	4402	5364	2581
P	2613	5556	6098	3728	8523	6605	6336	5740	5535	5486	5520	5830	8203	4239	4863	5449	6309	5758	5223	6518	5477	4631	5802	198
Plate information
Plate	Repeat	Barcode	Measured height	Chamber temperature at start	Chamber temperature at end	Humidity at start	Humidity at end	Ambient temperature at start	Ambient temperature at end	Group	Label	ScanX	ScanY	Measinfo	Kinetics	Measurement date
1	1	=""	14.9	24.24	24.16	38.8	40.6	22.82	22.74	1	Lilly FRET(1)	0	0	De=2nd Ex=Top Em=Top Wdw=1 (142)	0	13-03-24 14:26:43
Background information
Plate	Label	Result	Signal	Flashes/Time	Meastime	MeasInfo
1	Lilly FRET	0	96	20	00:00:00.000	De=1st Ex=Top Em=Top Wdw=1 (14)
1	Lilly FRET	0	66	5	00:00:00.000	De=2nd Ex=Top Em=Top Wdw=1 (142)
Results for Lilly FRET(1) - channel 2 window 1 (Counts)
	01	02	03	04	05	06	07	08	09	10	11	12	13	14	15	16	17	18	19	20	21	22	23	24
A	27305	133529	132927	132825	132282	132778	132383	131777	134049	133421	131943	131872	132871	134276	132296	134624	134271	133717	132176	133053	129902	132699	131061	135362
B	137869	135989	134500	132896	133265	130995	131373	133797	133612	129139	132555	131764	133815	134056	127608	132335	133282	132728	131530	131693	131625	133114	132373	3894
C	12965	131855	132300	131646	128430	128368	130575	132134	130390	130902	129467	129119	129825	129076	128492	128763	129601	130176	130166	128161	128595	128909	129184	130212
D	134570	133219	131868	131504	130301	130615	129694	130186	129428	131322	128952	129666	129914	128876	128784	126308	131010	129831	128806	129220	128346	128111	130379	6601
E	11404	130783	130308	130047	129112	133665	128657	129615	128342	129352	127365	127552	126801	125703	127034	127230	127429	127427	127166	126098	129160	128895	129973	130881
F	129976	129803	129031	127981	129934	126559	126574	128158	128360	127075	126508	126130	127958	124082	124975	125897	124461	127953	124365	127792	125923	125242	126105	2967
G	9704	134559	134445	133243	130707	132409	132181	133676	130437	132075	129973	131834	130855	130842	129959	133550	133077	137254	130036	130521	129700	130972	131023	132241
H	132962	133439	132527	133025	131837	131070	129865	129583	133131	130979	128550	128854	133954	129761	132623	128915	130180	130516	129441	130077	128238	129597	128553	6862
I	10107	134348	131584	131118	127265	130242	129700	130831	128757	129266	126940	127451	127331	127495	128358	127545	127656	127646	128648	128094	126360	128017	128986	128780
J	133541	132948	130722	128710	129270	129136	129093	128241	128521	128209	128764	128521	126225	126410	127970	128432	128160	126528	126838	126352	127182	127939	129460	6023
K	9310	129391	129382	129006	125994	125265	127949	126439	128159	128683	125932	128142	134123	128419	125439	131588	127275	127365	126771	124740	125931	126228	126805	127883
L	132064	130199	128152	129329	126696	125813	128519	128133	129888	127959	124857	130665	123921	123416	126883	128191	126271	129221	126152	124384	125100	128590	127445	3337
M	15434	129686	129009	128135	128226	126331	128002	126350	124890	125526	126183	125229	136869	123567	124841	126139	127693	126504	119684	118316	124911	124531	126156	127412
N	132517	131434	131440	129058	130272	129398	130775	127234	128627	130016	125829	134027	123344	127775	129501	126696	129129	127749	123277	124154	127376	126338	127213	4866
O	20275	136537	136000	135602	133629	131212	135939	132117	131720	134408	130961	130347	134423	127938	135677	132089	130041	133404	130564	127933	133880	129084	131022	133684
P	136908	134881	135000	136088	134528	132796	131232	130944	126380	128074	129854	128351	129755	126313	131311	129492	129461	129259	136770	129237	127146	126022	125308	13464
Basic assay information
Assay ID:				19258
Assay Started:				13-03-24 14:21:48
Assay Finished:				13-03-24 14:26:50
Assay Exported:				13-03-24 14:26:51
Protocol ID:				100202
Protocol Name:				Lilly FRET_384
Serial#:				="1040204"
Protocol information
Protocol:
Protocol name				Lilly FRET_384
Number of assay repeats				1
Start assay repeat each				N/A
Number of plate repeats				1
Start plate repeat each				N/A
Is label meas. height used				Yes
Height of measurement				Defined in label
Is gripper height used				No
Mode of measurement				By Columns bi-directional
Rotated plate				No
Soft move				No
Protocol notes
Plate type:
Name of the plate type				384 OptiPlate
Number of rows				16
Number of columns				24
Number of the wells in the plate				384
Height of the plate				14.35 mm
Coordinates of corners:
384 OptiPlate + Lilly FRET
12.1 mm x------------------------------------------------------- x 115.6 mm
9 mm 9 mm
12.1 mm x------------------------------------------------------- x 115.6 mm
76.5 mm 76.5 mm
Platemap:
Plate				1
Group				1
	01	02	03	04	05	06	07	08	09	10	11	12	13	14	15	16	17	18	19	20	21	22	23	24
A	-	-	-	-	-	-	-	-	-	-	-	-	-	-	-	-	-	-	-	-	-	-	-	-
B	-	-	-	-	-	-	-	-	-	-	-	-	-	-	-	-	-	-	-	-	-	-	-	-
C	-	-	-	-	-	-	-	-	-	-	-	-	-	-	-	-	-	-	-	-	-	-	-	-
D	-	-	-	-	-	-	-	-	-	-	-	-	-	-	-	-	-	-	-	-	-	-	-	-
E	-	-	-	-	-	-	-	-	-	-	-	-	-	-	-	-	-	-	-	-	-	-	-	-
F	-	-	-	-	-	-	-	-	-	-	-	-	-	-	-	-	-	-	-	-	-	-	-	-
G	-	-	-	-	-	-	-	-	-	-	-	-	-	-	-	-	-	-	-	-	-	-	-	-
H	-	-	-	-	-	-	-	-	-	-	-	-	-	-	-	-	-	-	-	-	-	-	-	-
I	-	-	-	-	-	-	-	-	-	-	-	-	-	-	-	-	-	-	-	-	-	-	-	-
J	-	-	-	-	-	-	-	-	-	-	-	-	-	-	-	-	-	-	-	-	-	-	-	-
K	-	-	-	-	-	-	-	-	-	-	-	-	-	-	-	-	-	-	-	-	-	-	-	-
L	-	-	-	-	-	-	-	-	-	-	-	-	-	-	-	-	-	-	-	-	-	-	-	-
M	-	-	-	-	-	-	-	-	-	-	-	-	-	-	-	-	-	-	-	-	-	-	-	-
N	-	-	-	-	-	-	-	-	-	-	-	-	-	-	-	-	-	-	-	-	-	-	-	-
O	-	-	-	-	-	-	-	-	-	-	-	-	-	-	-	-	-	-	-	-	-	-	-	-
P	-	-	-	-	-	-	-	-	-	-	-	-	-	-	-	-	-	-	-	-	-	-	-	-
- - Undefined
Calculations:
Plate				1
Formula index				Calc 1
Formula name				Label ratio
Formula				Label ratio where X = Lilly FRET(1) channel 1 window 1 Y = Lilly FRET(1) channel 2 window 1
Auto export parameters:
Export format				Plate2
Include basic assay information				Yes
Place assay information at				End of file
Include basic plate information				Yes
Place plate information at				Beginning of plate
Include protocol information				Yes
Protocol info level				Large
Include error and warning information				Yes
Include background information				Yes
Add plate number to the file name				Yes
Each plate to separate file				No
Field separator to use				System
File name format				<DefaultDataFolder>\<Date>\<ProtocolName>_<AssayID>.csv
Operations:
Plate 1
Group 1
Measurement
Label				Lilly FRET(1)
Labels:
Lilly FRET				6000025
Light source				Laser
Top mirror				LANCE/DELFIA Bias
Bottom mirror				N/A
Exc. filter				N/A
Using of excitation filter				Top
Ems. filter				APC 665
Using of emission filter				Top
2nd ems. filter				Europium 615
Using of 2nd emission filter				Top
Measurement height				7.3 mm
Cycle				16600
Delay				30
Number of flashes				20
Number of flashes for 2nd detector				5
Number of sequence windows				1
Total time of windows				500
Excitation light				100%
Reference excitation light				100%
Reference AD gain				4
Reference signal				323509
Last edited				13-06-14 09:17:06
Last edited by				EnVision
Factory preset				No
Filters:
APC 665				205
Filter type				Emission
Description				M665 CWL=665nm BW=7 5nm Tmin=75%
Used with				Luminescence DELFIA - Time-resolved Fluorescence Fluorescence Intensity LANCE - Time-resolved Fluorescence
Last edited				26-02-19 14:51:38
Last edited by				Installation
Factory preset				Yes
Europium 615				203
Filter type				Emission
Description				M615 CWL=615nm BW=8 5nm Tmin=80%
Used with				Luminescence DELFIA - Time-resolved Fluorescence Fluorescence Intensity LANCE - Time-resolved FluorescenceLuminescence Absorbance DELFIA - Time-resolved Fluorescence Fluorescence Intensity LANCE - Time-resolved Fluorescence
Last edited				26-02-19 14:51:38
Last edited by				Installation
Factory preset				Yes
Mirror modules:
LANCE/DELFIA Bias				445
Used by				Top
Dual				No
Bias				Yes
Description				D400
Used with				Luminescence DELFIA - Time-resolved Fluorescence Fluorescence Intensity LANCE - Time-resolved Fluorescence
Last edited				26-02-19 14:51:38
Last edited by				Installation
Factory preset				Yes
Instrument:
Serial number				1040204
Nickname				EnVision
Normalization:
Notifications for plate 1 repeat 1:
WARNING: Plate height defined in the plate editor does not match the actual plate height. Measured height is 14.90 mm. Plate editor height is 14.35 mm. The results may be affected.
Exported with EnVision Workstation version 1.14.3049.528
