## Supplementary material for "Genome-wide arrayed CRISPR activation screen for prion protein modulators": Plate_LXXX_A.csv

Plate information
Plate	Repeat	Barcode	Measured height	Chamber temperature at start	Chamber temperature at end	Humidity at start	Humidity at end	Ambient temperature at start	Ambient temperature at end	Formula	Measurement date
1	1	=""	N/A	N/A	N/A	N/A	N/A	N/A	N/A	Calc 1: Label ratio = X / Y where X = Lilly FRET(1) channel 1 window 1 Y = Lilly FRET(1) channel 2 window 1	13-03-24 14:45:35
Background information
Plate	Label	Result	Signal	Flashes/Time	Meastime	MeasInfo
1	Lilly FRET	0	110	20	00:00:00.000	De=1st Ex=Top Em=Top Wdw=1 (14)
1	Lilly FRET	0	58	5	00:00:00.000	De=2nd Ex=Top Em=Top Wdw=1 (142)
Calculated results: Calc 1: Label ratio = X / Y where X = Lilly FRET(1) channel 1 window 1 Y = Lilly FRET(1) channel 2 window 1
	01	02	03	04	05	06	07	08	09	10	11	12	13	14	15	16	17	18	19	20	21	22	23	24
A	0.01959617428	0.04607116383	0.04712549512	0.05001608595	0.063461395	0.04722317909	0.05047751032	0.0534609698	0.04881853811	0.03309230373	0.04516358733	0.04512071108	0.06763701899	0.05725259288	0.04886086616	0.04199338897	0.04475039142	0.04462294291	0.05282475165	0.05044376019	0.05405283224	0.04837701226	0.04000785208	0.01936685567
B	0.01754667913	0.05086439641	0.05193717751	0.05326316267	0.03579117936	0.02897043418	0.04184323649	0.04454845774	0.04470845591	0.047221283	0.04747718101	0.03970373782	0.1112216892	0.03450682557	0.03748767866	0.04435356794	0.04340945573	0.04603276704	0.05065309842	0.04939856737	0.04442211966	0.04122635947	0.05441846709	0.0250829952
C	0.02553916005	0.04183061466	0.04161216356	0.03595122551	0.09509104379	0.02613924442	0.04166827335	0.0322746021	0.03611995076	0.04614823891	0.04435722058	0.04962105071	0.03412873502	0.03870113991	0.0442641789	0.0463361069	0.05142540782	0.04500200376	0.04231895927	0.04239924527	0.0456312435	0.03356142835	0.05105177741	0.01914855787
D	0.01756344479	0.04668181643	0.03944007515	0.04848066298	0.03494736842	0.05021745569	0.04402529762	0.05588131954	0.06456318376	0.03810649776	0.05000878047	0.04628764013	0.09699249899	0.03531918251	0.055990893	0.04856761952	0.04205770174	0.04689975374	0.04046591342	0.03590467478	0.04363497271	0.040264442	0.04653659002	0.01910494635
E	0.02805727554	0.03760695002	0.03694700641	0.04049790717	0.0942823934	0.04779460791	0.03899089576	0.0438358284	0.05209686856	0.03862311859	0.04439050873	0.04082736244	0.0346626135	0.03708187321	0.04340388797	0.04548909174	0.04760415664	0.04810952798	0.04349497457	0.04819384185	0.05185439013	0.04084633086	0.03774803803	0.01861269649
F	0.01749672904	0.04346362768	0.03799755914	0.0313813437	0.0341642925	0.03320244073	0.03208293375	0.03749386838	0.04692665185	0.04402337858	0.04758951726	0.04414868106	0.09363919242	0.04213682507	0.04392654111	0.04056726641	0.02663589096	0.04590659495	0.04445680924	0.03752146166	0.02767778967	0.04147392056	0.04740596628	0.05055698372
G	0.02458229307	0.0520067017	0.03463626576	0.04606682695	0.09873878416	0.04393707127	0.03721815966	0.04898241511	0.03929014259	0.0341170259	0.04552050596	0.043330721	0.03466405207	0.04907822232	0.04771308397	0.04927789539	0.03817902355	0.0448906301	0.04370017196	0.04630981845	0.04134266459	0.04282752615	0.05051322558	0.01973346412
H	0.01735970618	0.04343786473	0.04583369029	0.03691772286	0.03272752811	0.04083993169	0.04273206429	0.02855619502	0.02640571606	0.03352180624	0.04325331126	0.03632721989	0.0928634963	0.03636520147	0.04544857176	0.03829183504	0.04173599449	0.03025783081	0.03644246175	0.04455542422	0.04062164726	0.05785830936	0.03881951804	0.0220891052
I	0.02401695314	0.04974970883	0.04348816029	0.03653194674	0.10044449437	0.0470848697	0.04088918774	0.04348067305	0.03713544733	0.04271150831	0.03049734875	0.0437944639	0.03444973021	0.04076428029	0.04389480575	0.04532242775	0.0463848712	0.03366531181	0.02863753091	0.05100030434	0.03811828295	0.05578866312	0.04996056567	0.0186607268
J	0.01697254144	0.04526450881	0.03456106842	0.04595542199	0.03441405254	0.04448849753	0.03309046752	0.0349729206	0.03687496029	0.04611709801	0.04420213578	0.05328079093	0.09362412572	0.03424965477	0.03765805604	0.04030488329	0.04521127317	0.04703167912	0.04557265641	0.03790001357	0.04866756561	0.05083671201	0.04529764001	0.03316749585
K	0.02529317084	0.0483171861	0.03575534438	0.0469076629	0.0949135519	0.04875436369	0.03876901027	0.05331790431	0.03953276579	0.04071574496	0.05458578924	0.03119683719	0.03395111168	0.0426188809	0.04990929184	0.04426233452	0.03601945259	0.04384879835	0.04714280049	0.04414662346	0.04287064326	0.04778092091	0.04150022015	0.01836815762
L	0.01726464703	0.02914857525	0.04494223393	0.03865173075	0.03458515146	0.04808762142	0.03886934158	0.04250263992	0.03872557227	0.04412879232	0.03908462033	0.04401111522	0.0986191689	0.04696284775	0.05102402838	0.04472302083	0.04575054531	0.04131365255	0.05329254808	0.03740473571	0.03627753923	0.02816857055	0.05139314918	0.03436426117
M	0.02355823596	0.03525066621	0.03430122371	0.04587657444	0.09216250267	0.0340156935	0.04203241984	0.03676163358	0.04230244583	0.02891991832	0.03395600559	0.04070663589	0.0361276209	0.0396287157	0.03135240812	0.02765567019	0.03824233716	0.04085878672	0.04521927537	0.04808764841	0.04336087704	0.03618436835	0.04141270153	0.01863408914
N	0.01781550372	0.04915619785	0.03936670618	0.0435910823	0.03521126761	0.04388047032	0.04222668561	0.04357858808	0.04296177276	0.04574259799	0.03703909418	0.03328184129	0.09609893772	0.03736939253	0.04371784867	0.04534522823	0.04478839841	0.04789374615	0.04545270735	0.04156606153	0.04877513889	0.05293887722	0.0467058833	0.03027643703
O	0.02007648184	0.04448081717	0.04896622199	0.03555542084	0.100313455	0.03676884519	0.03923878919	0.04419349032	0.04086423744	0.04693606408	0.02772909849	0.04190098137	0.03475906365	0.02924622878	0.03332707473	0.03248545486	0.02617360185	0.0382184584	0.03533363681	0.03913445298	0.03948350793	0.04850542942	0.04187545513	0.01893061654
P	0.01820363029	0.03576925118	0.07042351361	0.04896780912	0.06268812676	0.04281782037	0.0491203583	0.03924412967	0.04792465992	0.0446027432	0.03125219522	0.04443128443	0.06065387528	0.04316465773	0.04392782423	0.04949717658	0.04904577035	0.04343199149	0.04742749936	0.04475795869	0.04477944217	0.04463681323	0.05322350705	0.01517005138
Plate information
Plate	Repeat	Barcode	Measured height	Chamber temperature at start	Chamber temperature at end	Humidity at start	Humidity at end	Ambient temperature at start	Ambient temperature at end	Group	Label	ScanX	ScanY	Measinfo	Kinetics	Measurement date
1	1	=""	14.85	24.04	23.96	40.9	40.3	22.82	22.84	1	Lilly FRET(1)	0	0	De=1st Ex=Top Em=Top Wdw=1 (14)	0	13-03-24 14:45:35
Background information
Plate	Label	Result	Signal	Flashes/Time	Meastime	MeasInfo
1	Lilly FRET	0	110	20	00:00:00.000	De=1st Ex=Top Em=Top Wdw=1 (14)
1	Lilly FRET	0	58	5	00:00:00.000	De=2nd Ex=Top Em=Top Wdw=1 (142)
Results for Lilly FRET(1) - channel 1 window 1 (Counts)
	01	02	03	04	05	06	07	08	09	10	11	12	13	14	15	16	17	18	19	20	21	22	23	24
A	461	6215	6270	6685	8507	6169	6702	7087	6415	4366	5962	5990	8857	7662	6494	5666	5945	5922	6966	6684	7174	6422	5299	2589
B	2402	6820	6885	7044	4771	3844	5490	5920	5927	6145	6247	5173	14305	4598	4868	5911	5733	6083	6670	6579	5881	5454	7176	68
C	90	5475	5408	4682	12194	3382	5403	4155	4665	5951	5707	6521	4378	5001	5855	5992	6595	5727	5374	5438	6057	4267	6543	2477
D	2297	6060	5080	6318	4482	6443	5917	7157	8144	4867	6265	5892	12297	4476	7181	6266	5315	5980	5100	4553	5932	5116	5853	73
E	145	5147	4727	5186	11843	6093	5105	5666	6856	4891	5560	5134	4333	4656	5430	5686	5937	6044	5431	5965	6507	5112	4733	2335
F	2260	5553	4857	4002	4317	4549	4048	4739	5806	5604	5909	5523	11646	5284	5432	5046	3335	5710	5513	4633	3414	5209	5848	59
G	128	6829	4536	5978	12534	5675	4886	6869	5070	4394	5866	5529	4490	6288	6137	6541	4943	5775	5591	6025	5423	5557	6491	2575
H	2231	5657	5885	4710	4194	5261	5886	3642	3400	4322	5643	4625	11693	4647	5879	5155	5393	3834	4640	5692	5225	7440	5055	59
I	102	6450	5539	4637	12519	6040	5108	5486	4668	5367	3819	5528	4316	5099	5498	5785	5872	4249	3602	6368	4852	7100	6398	2396
J	2177	5749	4596	5872	4318	5790	4142	4404	4643	5850	5501	6855	11552	4266	4786	5161	5719	5891	5700	4748	6244	6495	5787	60
K	110	6209	4914	6283	11907	6145	4869	6681	4992	5122	6742	3906	4239	5356	6300	5520	4481	5459	5944	5422	5353	6030	5184	2312
L	2226	3746	5730	4979	4391	6094	4927	5313	4857	5648	4859	5480	12120	5797	6328	5569	5768	5164	6603	4589	4520	3578	6417	50
M	125	4524	4398	5875	11631	4322	5339	4751	5334	3668	4279	5097	4492	4850	3913	3391	4791	5106	5635	5820	5300	4525	5055	2320
N	2315	6245	5147	5594	4495	5583	5319	5439	5508	5724	4668	4072	11679	4535	5490	5581	5553	5903	5620	5044	6005	6501	5804	69
O	105	5870	10494	4692	12769	4768	5062	5647	5309	6041	3576	5320	4416	3705	4260	4143	3357	4874	4502	4912	5024	6142	5808	2410
P	2443	4718	9124	6395	8039	5460	6405	5059	6183	5629	4004	5477	7688	5368	5816	6241	6304	5428	5966	5628	5632	5605	6720	186
Plate information
Plate	Repeat	Barcode	Measured height	Chamber temperature at start	Chamber temperature at end	Humidity at start	Humidity at end	Ambient temperature at start	Ambient temperature at end	Group	Label	ScanX	ScanY	Measinfo	Kinetics	Measurement date
1	1	=""	14.85	24.04	23.96	40.9	40.3	22.82	22.84	1	Lilly FRET(1)	0	0	De=2nd Ex=Top Em=Top Wdw=1 (142)	0	13-03-24 14:45:35
Background information
Plate	Label	Result	Signal	Flashes/Time	Meastime	MeasInfo
1	Lilly FRET	0	110	20	00:00:00.000	De=1st Ex=Top Em=Top Wdw=1 (14)
1	Lilly FRET	0	58	5	00:00:00.000	De=2nd Ex=Top Em=Top Wdw=1 (142)
Results for Lilly FRET(1) - channel 2 window 1 (Counts)
	01	02	03	04	05	06	07	08	09	10	11	12	13	14	15	16	17	18	19	20	21	22	23	24
A	23525	134900	133049	133657	134050	130635	132772	132564	131405	131934	132009	132755	130949	133828	132908	134926	132848	132712	131870	132504	132722	132749	132449	133682
B	136892	134082	132564	132249	133301	132687	131204	132889	132570	130132	131579	130290	128617	133249	129856	133270	132068	132145	131680	133182	132389	132294	131867	2711
C	3524	130885	129962	130232	128235	129384	129667	128739	129153	128954	128660	131416	128279	129221	132274	129316	128244	127261	126988	128257	132738	127140	128164	129357
D	130783	129815	128803	130320	128250	128302	134400	128075	126140	127721	125278	127291	126783	126730	128253	129016	126374	127506	126032	126808	135946	127060	125772	3821
E	5168	136863	127940	128056	125612	127483	130928	129255	131601	126634	125252	125749	125005	125560	125104	124997	124716	125630	124865	123771	125486	125152	125384	125452
F	129167	127762	127824	127528	126360	137008	126173	126394	123725	127296	124166	125100	124371	125401	123661	124386	125207	124383	124008	123476	123348	125597	123360	1167
G	5207	131310	130961	129768	126941	129162	131280	140234	129040	128792	128865	127600	129529	128122	128623	132737	129469	128646	127940	130102	131172	129753	128501	130489
H	128516	130232	128399	127581	128149	128820	137742	127538	128760	128931	130464	127315	125916	127787	129355	134624	129217	126711	127324	127751	128626	128590	130218	2671
I	4247	129649	127368	126930	124636	128279	124923	126171	125702	125657	125224	126226	125284	125085	125254	127641	126593	126213	125779	124862	127288	127266	128061	128398
J	128266	127009	132982	127776	125472	130146	125172	125926	125912	126851	124451	128658	123387	124556	127091	128049	126495	125256	125075	125277	128299	127762	127755	1809
K	4349	128505	137434	133944	125451	126040	125590	125305	126275	125799	123512	125205	124856	125672	126229	124711	124405	124496	126085	122818	124864	126201	124915	125870
L	128934	128514	127497	128817	126962	126727	126758	125004	125421	127989	124320	124514	122897	123438	124020	124522	126075	124995	123901	122685	124595	127021	124861	1455
M	5306	128338	128217	128061	126201	127059	127021	129238	126092	126833	126016	125213	124337	122386	124807	122615	125280	124967	124615	121029	122230	125054	122064	124503
N	129943	127044	130745	128329	127658	127232	125963	124809	128207	125135	126029	122349	121531	121356	125578	123078	123983	123252	123645	121349	123116	122802	124267	2279
O	5230	131967	214311	131963	127291	129675	129005	127779	129918	128707	128962	126966	127046	126683	127824	127534	128259	127530	127414	125516	127243	126625	138697	127307
P	134204	131901	129559	130596	128238	127517	130394	128911	129015	126203	128119	123269	126752	124361	132399	126088	128533	124977	125792	125743	125772	125569	126260	12261
Basic assay information
Assay ID:				19261
Assay Started:				13-03-24 14:40:40
Assay Finished:				13-03-24 14:45:43
Assay Exported:				13-03-24 14:45:43
Protocol ID:				100202
Protocol Name:				Lilly FRET_384
Serial#:				="1040204"
Protocol information
Protocol:
Protocol name				Lilly FRET_384
Number of assay repeats				1
Start assay repeat each				N/A
Number of plate repeats				1
Start plate repeat each				N/A
Is label meas. height used				Yes
Height of measurement				Defined in label
Is gripper height used				No
Mode of measurement				By Columns bi-directional
Rotated plate				No
Soft move				No
Protocol notes
Plate type:
Name of the plate type				384 OptiPlate
Number of rows				16
Number of columns				24
Number of the wells in the plate				384
Height of the plate				14.35 mm
Coordinates of corners:
384 OptiPlate + Lilly FRET
12.1 mm x------------------------------------------------------- x 115.6 mm
9 mm 9 mm
12.1 mm x------------------------------------------------------- x 115.6 mm
76.5 mm 76.5 mm
Platemap:
Plate				1
Group				1
	01	02	03	04	05	06	07	08	09	10	11	12	13	14	15	16	17	18	19	20	21	22	23	24
A	-	-	-	-	-	-	-	-	-	-	-	-	-	-	-	-	-	-	-	-	-	-	-	-
B	-	-	-	-	-	-	-	-	-	-	-	-	-	-	-	-	-	-	-	-	-	-	-	-
C	-	-	-	-	-	-	-	-	-	-	-	-	-	-	-	-	-	-	-	-	-	-	-	-
D	-	-	-	-	-	-	-	-	-	-	-	-	-	-	-	-	-	-	-	-	-	-	-	-
E	-	-	-	-	-	-	-	-	-	-	-	-	-	-	-	-	-	-	-	-	-	-	-	-
F	-	-	-	-	-	-	-	-	-	-	-	-	-	-	-	-	-	-	-	-	-	-	-	-
G	-	-	-	-	-	-	-	-	-	-	-	-	-	-	-	-	-	-	-	-	-	-	-	-
H	-	-	-	-	-	-	-	-	-	-	-	-	-	-	-	-	-	-	-	-	-	-	-	-
I	-	-	-	-	-	-	-	-	-	-	-	-	-	-	-	-	-	-	-	-	-	-	-	-
J	-	-	-	-	-	-	-	-	-	-	-	-	-	-	-	-	-	-	-	-	-	-	-	-
K	-	-	-	-	-	-	-	-	-	-	-	-	-	-	-	-	-	-	-	-	-	-	-	-
L	-	-	-	-	-	-	-	-	-	-	-	-	-	-	-	-	-	-	-	-	-	-	-	-
M	-	-	-	-	-	-	-	-	-	-	-	-	-	-	-	-	-	-	-	-	-	-	-	-
N	-	-	-	-	-	-	-	-	-	-	-	-	-	-	-	-	-	-	-	-	-	-	-	-
O	-	-	-	-	-	-	-	-	-	-	-	-	-	-	-	-	-	-	-	-	-	-	-	-
P	-	-	-	-	-	-	-	-	-	-	-	-	-	-	-	-	-	-	-	-	-	-	-	-
- - Undefined
Calculations:
Plate				1
Formula index				Calc 1
Formula name				Label ratio
Formula				Label ratio where X = Lilly FRET(1) channel 1 window 1 Y = Lilly FRET(1) channel 2 window 1
Auto export parameters:
Export format				Plate2
Include basic assay information				Yes
Place assay information at				End of file
Include basic plate information				Yes
Place plate information at				Beginning of plate
Include protocol information				Yes
Protocol info level				Large
Include error and warning information				Yes
Include background information				Yes
Add plate number to the file name				Yes
Each plate to separate file				No
Field separator to use				System
File name format				<DefaultDataFolder>\<Date>\<ProtocolName>_<AssayID>.csv
Operations:
Plate 1
Group 1
Measurement
Label				Lilly FRET(1)
Labels:
Lilly FRET				6000025
Light source				Laser
Top mirror				LANCE/DELFIA Bias
Bottom mirror				N/A
Exc. filter				N/A
Using of excitation filter				Top
Ems. filter				APC 665
Using of emission filter				Top
2nd ems. filter				Europium 615
Using of 2nd emission filter				Top
Measurement height				7.3 mm
Cycle				16600
Delay				30
Number of flashes				20
Number of flashes for 2nd detector				5
Number of sequence windows				1
Total time of windows				500
Excitation light				100%
Reference excitation light				100%
Reference AD gain				4
Reference signal				323509
Last edited				13-06-14 09:17:06
Last edited by				EnVision
Factory preset				No
Filters:
APC 665				205
Filter type				Emission
Description				M665 CWL=665nm BW=7 5nm Tmin=75%
Used with				Luminescence DELFIA - Time-resolved Fluorescence Fluorescence Intensity LANCE - Time-resolved Fluorescence
Last edited				26-02-19 14:51:38
Last edited by				Installation
Factory preset				Yes
Europium 615				203
Filter type				Emission
Description				M615 CWL=615nm BW=8 5nm Tmin=80%
Used with				Luminescence DELFIA - Time-resolved Fluorescence Fluorescence Intensity LANCE - Time-resolved FluorescenceLuminescence Absorbance DELFIA - Time-resolved Fluorescence Fluorescence Intensity LANCE - Time-resolved Fluorescence
Last edited				26-02-19 14:51:38
Last edited by				Installation
Factory preset				Yes
Mirror modules:
LANCE/DELFIA Bias				445
Used by				Top
Dual				No
Bias				Yes
Description				D400
Used with				Luminescence DELFIA - Time-resolved Fluorescence Fluorescence Intensity LANCE - Time-resolved Fluorescence
Last edited				26-02-19 14:51:38
Last edited by				Installation
Factory preset				Yes
Instrument:
Serial number				1040204
Nickname				EnVision
Normalization:
Notifications for plate 1 repeat 1:
WARNING: Plate height defined in the plate editor does not match the actual plate height. Measured height is 14.85 mm. Plate editor height is 14.35 mm. The results may be affected.
Exported with EnVision Workstation version 1.14.3049.528
