## Supplementary material for "Genome-wide arrayed CRISPR activation screen for prion protein modulators": Plate_LXXX_B.csv

Plate information
Plate	Repeat	Barcode	Measured height	Chamber temperature at start	Chamber temperature at end	Humidity at start	Humidity at end	Ambient temperature at start	Ambient temperature at end	Formula	Measurement date
1	1	=""	N/A	N/A	N/A	N/A	N/A	N/A	N/A	Calc 1: Label ratio = X / Y where X = Lilly FRET(1) channel 1 window 1 Y = Lilly FRET(1) channel 2 window 1	13-03-24 14:51:40
Background information
Plate	Label	Result	Signal	Flashes/Time	Meastime	MeasInfo
1	Lilly FRET	0	115	20	00:00:00.000	De=1st Ex=Top Em=Top Wdw=1 (14)
1	Lilly FRET	0	77	5	00:00:00.000	De=2nd Ex=Top Em=Top Wdw=1 (142)
Calculated results: Calc 1: Label ratio = X / Y where X = Lilly FRET(1) channel 1 window 1 Y = Lilly FRET(1) channel 2 window 1
	01	02	03	04	05	06	07	08	09	10	11	12	13	14	15	16	17	18	19	20	21	22	23	24
A	0.01820187534	0.04305863768	0.04214857315	0.04558686759	0.06445801827	0.04612437593	0.05349715472	0.05659025788	0.05132724108	0.03216024018	0.04564145361	0.0453934384	0.067897024	0.0583198228	0.05045224148	0.04261374417	0.04420687011	0.04428849488	0.05296026826	0.04892351448	0.05264090611	0.04795852726	0.0384455879	0.01937765737
B	0.01740362686	0.05117932722	0.05326585977	0.05380853081	0.03560909297	0.02876371904	0.04231228553	0.04462718561	0.04495320353	0.04665904442	0.04685172647	0.03730257046	0.10735448429	0.03217054557	0.03528989801	0.04366393783	0.04127302115	0.04601385969	0.05163720354	0.04784146563	0.04439386163	0.03876097775	0.05635045746	0.01880456682
C	0.02281746032	0.03841138386	0.03915108501	0.03394116141	0.08325611564	0.02484333035	0.04679898394	0.03390828645	0.0367623372	0.04601013769	0.04446117329	0.04912821951	0.03611915662	0.03913199258	0.04381177964	0.04554427634	0.05205686583	0.04442749033	0.03963896901	0.04000997327	0.04442785141	0.03261232573	0.04946261502	0.01962629694
D	0.01720884088	0.04684918665	0.0405484382	0.04709620396	0.03560747734	0.05112648981	0.04236496553	0.05542984684	0.06390798499	0.04107684433	0.05304828534	0.04471525879	0.11205002668	0.03450073936	0.05601156248	0.04903948181	0.04142311984	0.04558014275	0.03874396211	0.03753554209	0.04408497857	0.04173186868	0.04712294743	0.01438035224
E	0.0255307713	0.03306928876	0.03528723331	0.03840868384	0.09359326651	0.04817804247	0.04087131567	0.044884026	0.05027980992	0.03635697069	0.04280226095	0.04169863614	0.03604099644	0.03814126689	0.04403215246	0.04594234749	0.04573914554	0.04703155082	0.04294217687	0.04741733677	0.05012412065	0.04229668347	0.03896294126	0.01941345283
F	0.01721068249	0.04378663175	0.03861079228	0.03045916524	0.03426512493	0.03254858086	0.02990569126	0.03608247423	0.04802624419	0.04546745562	0.0501556665	0.044386051	0.10148146379	0.04227852575	0.04305969676	0.04021809095	0.02697112006	0.04523277089	0.04312797342	0.03660635013	0.02615541694	0.04109427092	0.04692757634	0.01644120708
G	0.02156935664	0.04733807765	0.03329974999	0.04153253945	0.08370648674	0.04451273917	0.03878643305	0.04817221832	0.04193543669	0.03281022759	0.04630984583	0.04572504708	0.03575854946	0.04921924375	0.05033135895	0.05004785788	0.04019583955	0.0470164	0.04577873238	0.04504905985	0.042424659	0.04192125817	0.04943852665	0.01978930564
H	0.01804824824	0.04383306132	0.04845781618	0.03852783283	0.03254748569	0.04235426681	0.04197681049	0.02877786036	0.02626867936	0.03418038243	0.04422771254	0.03796399791	0.10290547774	0.03581988234	0.04530640385	0.03821367828	0.04291333052	0.0293748949	0.03551354892	0.04335132197	0.03862627762	0.05817305457	0.04002341351	0.01934235977
I	0.01966698842	0.04503414751	0.04337517434	0.0348689723	0.10294930294	0.04733792076	0.04235144405	0.04289878894	0.03697475189	0.0408743544	0.02792768904	0.04712387295	0.03533580008	0.04496387323	0.04606380374	0.04674022384	0.04696310998	0.03406145872	0.02799417462	0.05081289435	0.0381671567	0.05652625614	0.04868342404	0.01931690929
J	0.01789341909	0.04638978125	0.03466899221	0.04688439191	0.03511934022	0.04543846154	0.03188385663	0.03533791836	0.03806040585	0.04607337179	0.04309547329	0.05293398341	0.09382986779	0.03455542839	0.03717557373	0.04090194846	0.04509738	0.04393285821	0.04447856329	0.0378175747	0.04846272461	0.04928481493	0.04526897591	0.0331463539
K	0.02114942529	0.04443773842	0.03386651021	0.04671442163	0.08067420811	0.04862537526	0.04106018154	0.05458938734	0.0375269807	0.04034599938	0.05167226476	0.0312301436	0.03642330034	0.04496671648	0.04992920368	0.04637581048	0.03472227716	0.04268408251	0.04631590681	0.04441410069	0.04287116744	0.04708109914	0.04204831285	0.01912346239
L	0.01733049789	0.02912924342	0.04668946223	0.03775369058	0.0338254799	0.04981133219	0.03955717248	0.04216876959	0.04019200459	0.04346870018	0.03814095288	0.04530266904	0.10198963384	0.04712218372	0.04945170732	0.04450378282	0.04521084361	0.04173012489	0.05339691233	0.03566010951	0.03618692307	0.02760291689	0.05002445329	0.02645705521
M	0.01628633652	0.03112771256	0.03418955375	0.04434293311	0.09035686566	0.03420319429	0.04416813658	0.03637858149	0.04250190817	0.02724666162	0.03181516144	0.03976498501	0.03662400102	0.0415953645	0.03211974304	0.02725782048	0.03917630114	0.04141376375	0.04467172866	0.04800984476	0.04280258874	0.03549465349	0.04068803426	0.01843038782
N	0.01803616217	0.04787670865	0.04000943009	0.04334431593	0.0352984861	0.04386840253	0.04308426438	0.04434291646	0.04292292643	0.04479748549	0.03585144193	0.03362461241	0.10839780263	0.03849860192	0.04506927081	0.04444167808	0.04608164607	0.0478107741	0.04469855336	0.04159662811	0.04690433044	0.05190731892	0.04830994143	0.02452591656
O	0.01886914378	0.04058772078	0.04444559234	0.03336536329	0.0955967162	0.03637124718	0.0431220861	0.04399230967	0.0418904568	0.0455221816	0.02517778351	0.04141374204	0.03670956147	0.0312415213	0.03417279773	0.03366683266	0.02570893153	0.03584784699	0.03409548995	0.03827068293	0.03584547885	0.04662647863	0.04302443039	0.01919532
P	0.01829263788	0.036580233	0.06559944581	0.05375378496	0.06806706013	0.04303945973	0.05024894387	0.0405467485	0.05272032893	0.04617825932	0.03284979014	0.04359713817	0.06458569113	0.04806868315	0.04459482373	0.04807076313	0.05172651722	0.04324915256	0.04669543426	0.04591414149	0.0468727045	0.04395674452	0.0533410083	0.0196902074
Plate information
Plate	Repeat	Barcode	Measured height	Chamber temperature at start	Chamber temperature at end	Humidity at start	Humidity at end	Ambient temperature at start	Ambient temperature at end	Group	Label	ScanX	ScanY	Measinfo	Kinetics	Measurement date
1	1	=""	14.9	23.94	23.92	40.6	40.9	22.82	22.35	1	Lilly FRET(1)	0	0	De=1st Ex=Top Em=Top Wdw=1 (14)	0	13-03-24 14:51:40
Background information
Plate	Label	Result	Signal	Flashes/Time	Meastime	MeasInfo
1	Lilly FRET	0	115	20	00:00:00.000	De=1st Ex=Top Em=Top Wdw=1 (14)
1	Lilly FRET	0	77	5	00:00:00.000	De=2nd Ex=Top Em=Top Wdw=1 (142)
Results for Lilly FRET(1) - channel 1 window 1 (Counts)
	01	02	03	04	05	06	07	08	09	10	11	12	13	14	15	16	17	18	19	20	21	22	23	24
A	363	5724	5583	6029	8516	6116	7267	7663	7077	4242	6016	6348	8859	7662	6649	5615	5880	5825	6886	6399	6832	6337	5006	2575
B	2358	6924	7147	7096	4715	3808	5598	5975	5975	5999	6228	4818	13914	4245	4526	5787	5439	6215	6841	6330	5968	5133	7471	112
C	92	5037	5086	4376	10782	3441	6522	4376	4793	5891	5788	6306	4639	5024	5660	5837	6679	5765	5112	5135	5712	4199	6397	2565
D	2307	6097	5273	6181	4703	6649	5488	7202	8190	5377	6794	5790	14281	4433	7247	6193	5308	5856	4965	4858	5636	5387	6147	89
E	95	4325	4583	4975	11887	6148	5218	6022	6433	4661	5437	5326	4582	4814	5582	5728	5793	5985	5454	6056	6320	5438	5054	2530
F	2204	5618	4945	3878	4365	4102	3745	4578	6178	5763	6299	5608	12748	5263	5430	5311	3377	5785	5412	4659	3279	5214	5969	79
G	116	6306	4462	5535	10917	5837	5138	6382	5734	4309	6266	6070	4674	6386	6577	6536	5279	6115	6117	5762	5555	5523	6507	2628
H	2415	5828	6399	5074	4277	5939	5521	3756	3463	4467	5732	4857	13650	4749	5783	4898	5499	3843	4663	5583	4996	7507	5265	90
I	163	5994	5909	4536	13041	6102	5458	5533	4903	5247	3581	6000	4498	5719	5832	5901	5963	4324	3633	6354	4842	7182	6190	2484
J	2387	6065	4532	6084	4501	5907	4131	4537	4839	5919	5497	6753	11895	4378	4701	5206	5768	5622	5736	4802	6160	6302	5766	65
K	184	5743	4387	5941	10348	6155	5261	6868	4729	5224	6492	3932	4684	5627	6312	5908	4389	5405	5817	5497	5284	5918	5316	2447
L	2290	3827	6008	4831	4259	6574	5056	5354	5049	5535	4704	5681	12810	6011	6336	5700	5692	5343	6786	4396	4520	3543	6444	69
M	172	4025	4423	5737	11409	4358	5609	4647	5290	3383	3974	4961	4601	5226	4015	3441	5032	5206	5595	5774	5324	4375	5055	2312
N	2409	6238	5261	5670	4563	5671	5634	5639	5397	5758	4509	4175	13339	4874	5732	5712	6029	5878	5367	4974	5772	6322	6120	97
O	292	5522	6023	4514	12681	4692	5864	5812	5483	6088	3321	5342	4841	3915	4524	4462	3320	4697	4229	4612	4518	5948	5750	2520
P	2476	4867	8712	7243	9261	5723	6661	5384	6847	6082	4289	5533	8446	6058	5786	6228	6747	5499	6298	5876	6062	5516	6672	150
Plate information
Plate	Repeat	Barcode	Measured height	Chamber temperature at start	Chamber temperature at end	Humidity at start	Humidity at end	Ambient temperature at start	Ambient temperature at end	Group	Label	ScanX	ScanY	Measinfo	Kinetics	Measurement date
1	1	=""	14.9	23.94	23.92	40.6	40.9	22.82	22.35	1	Lilly FRET(1)	0	0	De=2nd Ex=Top Em=Top Wdw=1 (142)	0	13-03-24 14:51:40
Background information
Plate	Label	Result	Signal	Flashes/Time	Meastime	MeasInfo
1	Lilly FRET	0	115	20	00:00:00.000	De=1st Ex=Top Em=Top Wdw=1 (14)
1	Lilly FRET	0	77	5	00:00:00.000	De=2nd Ex=Top Em=Top Wdw=1 (142)
Results for Lilly FRET(1) - channel 2 window 1 (Counts)
	01	02	03	04	05	06	07	08	09	10	11	12	13	14	15	16	17	18	19	20	21	22	23	24
A	19943	132935	132460	132253	132117	132598	135839	135412	137880	131902	131810	139844	130477	131379	131788	131765	133011	131524	130022	130796	129785	132135	130210	132885
B	135489	135289	134176	131875	132410	132389	132302	133887	132916	128571	132930	129160	129608	131953	128252	132535	131781	135068	132482	132312	134433	132427	132581	5956
C	4032	131133	129907	128929	129504	138508	139362	129054	130378	128037	130181	128358	128436	128386	129189	128161	128302	129762	128964	128343	128568	128755	129330	130692
D	134059	130141	130042	131242	132079	130050	129541	129930	128153	130901	128072	129486	127452	128490	129384	126286	128141	128477	128149	129424	127844	129086	130446	6189
E	3721	130786	129877	129528	127007	127610	127669	134168	127944	128201	127026	127726	127133	126215	126771	124678	126653	127255	127008	127717	126087	128568	129713	130322
F	128060	128304	128073	127318	127389	126027	125227	126876	128638	126750	125589	126346	125619	124484	126104	132055	125208	127894	125487	127273	125366	126879	127196	4805
G	5378	133212	133995	133269	130420	131131	132469	132483	136734	131331	135306	132750	130710	129746	130674	130595	131332	130061	133621	127905	130938	131747	131618	132799
H	133808	132959	132053	131697	131408	140222	131525	130517	131830	130689	129602	127937	132646	132580	127642	128174	128142	130826	131302	128785	129342	129046	131548	4653
I	8288	133099	136230	130087	126674	128903	128874	128978	132604	128369	128224	127324	127293	127191	126607	126251	126972	126947	129777	125047	126863	127056	127148	128592
J	133401	130740	130722	129766	128163	130000	129564	128389	127140	128469	127554	127574	126772	126695	126454	127280	127901	127968	128961	126978	127108	127869	127372	1961
K	8700	129237	129538	127177	128269	126580	128129	125812	126016	129480	125638	125904	128599	125137	126419	127394	126403	126628	125594	123767	123253	125698	126426	127958
L	132137	131380	128680	127961	125911	131978	127815	126966	125622	127333	123332	125401	125601	127562	128125	128079	125899	128037	127086	123275	124907	128356	128817	2608
M	10561	129306	129367	129378	126266	127415	126992	127740	124465	124162	124909	124758	125628	125639	125001	126239	128445	125707	125247	120267	124385	123258	124238	125445
N	133565	130293	131494	130813	129269	129273	130767	127168	125737	128534	125769	124165	123056	126602	127182	128528	130833	122943	120071	119577	123059	121794	126682	3955
O	15475	136051	135514	135290	132651	129003	135986	132114	130889	133737	131902	128991	131873	125314	132386	132534	129138	131026	124034	120510	126041	127567	133645	131282
P	135355	133050	132806	134744	136057	132971	132560	132785	129874	131707	130564	126912	130772	126028	129746	129559	130436	127147	134874	127978	129329	125487	125082	7618
Basic assay information
Assay ID:				19262
Assay Started:				13-03-24 14:46:45
Assay Finished:				13-03-24 14:51:47
Assay Exported:				13-03-24 14:51:47
Protocol ID:				100202
Protocol Name:				Lilly FRET_384
Serial#:				="1040204"
Protocol information
Protocol:
Protocol name				Lilly FRET_384
Number of assay repeats				1
Start assay repeat each				N/A
Number of plate repeats				1
Start plate repeat each				N/A
Is label meas. height used				Yes
Height of measurement				Defined in label
Is gripper height used				No
Mode of measurement				By Columns bi-directional
Rotated plate				No
Soft move				No
Protocol notes
Plate type:
Name of the plate type				384 OptiPlate
Number of rows				16
Number of columns				24
Number of the wells in the plate				384
Height of the plate				14.35 mm
Coordinates of corners:
384 OptiPlate + Lilly FRET
12.1 mm x------------------------------------------------------- x 115.6 mm
9 mm 9 mm
12.1 mm x------------------------------------------------------- x 115.6 mm
76.5 mm 76.5 mm
Platemap:
Plate				1
Group				1
	01	02	03	04	05	06	07	08	09	10	11	12	13	14	15	16	17	18	19	20	21	22	23	24
A	-	-	-	-	-	-	-	-	-	-	-	-	-	-	-	-	-	-	-	-	-	-	-	-
B	-	-	-	-	-	-	-	-	-	-	-	-	-	-	-	-	-	-	-	-	-	-	-	-
C	-	-	-	-	-	-	-	-	-	-	-	-	-	-	-	-	-	-	-	-	-	-	-	-
D	-	-	-	-	-	-	-	-	-	-	-	-	-	-	-	-	-	-	-	-	-	-	-	-
E	-	-	-	-	-	-	-	-	-	-	-	-	-	-	-	-	-	-	-	-	-	-	-	-
F	-	-	-	-	-	-	-	-	-	-	-	-	-	-	-	-	-	-	-	-	-	-	-	-
G	-	-	-	-	-	-	-	-	-	-	-	-	-	-	-	-	-	-	-	-	-	-	-	-
H	-	-	-	-	-	-	-	-	-	-	-	-	-	-	-	-	-	-	-	-	-	-	-	-
I	-	-	-	-	-	-	-	-	-	-	-	-	-	-	-	-	-	-	-	-	-	-	-	-
J	-	-	-	-	-	-	-	-	-	-	-	-	-	-	-	-	-	-	-	-	-	-	-	-
K	-	-	-	-	-	-	-	-	-	-	-	-	-	-	-	-	-	-	-	-	-	-	-	-
L	-	-	-	-	-	-	-	-	-	-	-	-	-	-	-	-	-	-	-	-	-	-	-	-
M	-	-	-	-	-	-	-	-	-	-	-	-	-	-	-	-	-	-	-	-	-	-	-	-
N	-	-	-	-	-	-	-	-	-	-	-	-	-	-	-	-	-	-	-	-	-	-	-	-
O	-	-	-	-	-	-	-	-	-	-	-	-	-	-	-	-	-	-	-	-	-	-	-	-
P	-	-	-	-	-	-	-	-	-	-	-	-	-	-	-	-	-	-	-	-	-	-	-	-
- - Undefined
Calculations:
Plate				1
Formula index				Calc 1
Formula name				Label ratio
Formula				Label ratio where X = Lilly FRET(1) channel 1 window 1 Y = Lilly FRET(1) channel 2 window 1
Auto export parameters:
Export format				Plate2
Include basic assay information				Yes
Place assay information at				End of file
Include basic plate information				Yes
Place plate information at				Beginning of plate
Include protocol information				Yes
Protocol info level				Large
Include error and warning information				Yes
Include background information				Yes
Add plate number to the file name				Yes
Each plate to separate file				No
Field separator to use				System
File name format				<DefaultDataFolder>\<Date>\<ProtocolName>_<AssayID>.csv
Operations:
Plate 1
Group 1
Measurement
Label				Lilly FRET(1)
Labels:
Lilly FRET				6000025
Light source				Laser
Top mirror				LANCE/DELFIA Bias
Bottom mirror				N/A
Exc. filter				N/A
Using of excitation filter				Top
Ems. filter				APC 665
Using of emission filter				Top
2nd ems. filter				Europium 615
Using of 2nd emission filter				Top
Measurement height				7.3 mm
Cycle				16600
Delay				30
Number of flashes				20
Number of flashes for 2nd detector				5
Number of sequence windows				1
Total time of windows				500
Excitation light				100%
Reference excitation light				100%
Reference AD gain				4
Reference signal				323509
Last edited				13-06-14 09:17:06
Last edited by				EnVision
Factory preset				No
Filters:
APC 665				205
Filter type				Emission
Description				M665 CWL=665nm BW=7 5nm Tmin=75%
Used with				Luminescence DELFIA - Time-resolved Fluorescence Fluorescence Intensity LANCE - Time-resolved Fluorescence
Last edited				26-02-19 14:51:38
Last edited by				Installation
Factory preset				Yes
Europium 615				203
Filter type				Emission
Description				M615 CWL=615nm BW=8 5nm Tmin=80%
Used with				Luminescence DELFIA - Time-resolved Fluorescence Fluorescence Intensity LANCE - Time-resolved FluorescenceLuminescence Absorbance DELFIA - Time-resolved Fluorescence Fluorescence Intensity LANCE - Time-resolved Fluorescence
Last edited				26-02-19 14:51:38
Last edited by				Installation
Factory preset				Yes
Mirror modules:
LANCE/DELFIA Bias				445
Used by				Top
Dual				No
Bias				Yes
Description				D400
Used with				Luminescence DELFIA - Time-resolved Fluorescence Fluorescence Intensity LANCE - Time-resolved Fluorescence
Last edited				26-02-19 14:51:38
Last edited by				Installation
Factory preset				Yes
Instrument:
Serial number				1040204
Nickname				EnVision
Normalization:
Notifications for plate 1 repeat 1:
WARNING: Plate height defined in the plate editor does not match the actual plate height. Measured height is 14.90 mm. Plate editor height is 14.35 mm. The results may be affected.
Exported with EnVision Workstation version 1.14.3049.528
