## Supplementary material for "Genome-wide arrayed CRISPR activation screen for prion protein modulators": Plate_LXXXI_A.csv

Plate information
Plate	Repeat	Barcode	Measured height	Chamber temperature at start	Chamber temperature at end	Humidity at start	Humidity at end	Ambient temperature at start	Ambient temperature at end	Formula	Measurement date
1	1	=""	N/A	N/A	N/A	N/A	N/A	N/A	N/A	Calc 1: Label ratio = X / Y where X = Lilly FRET(1) channel 1 window 1 Y = Lilly FRET(1) channel 2 window 1	13-03-24 14:58:15
Background information
Plate	Label	Result	Signal	Flashes/Time	Meastime	MeasInfo
1	Lilly FRET	0	96	20	00:00:00.000	De=1st Ex=Top Em=Top Wdw=1 (14)
1	Lilly FRET	0	73	5	00:00:00.000	De=2nd Ex=Top Em=Top Wdw=1 (142)
Calculated results: Calc 1: Label ratio = X / Y where X = Lilly FRET(1) channel 1 window 1 Y = Lilly FRET(1) channel 2 window 1
	01	02	03	04	05	06	07	08	09	10	11	12	13	14	15	16	17	18	19	20	21	22	23	24
A	0.02818601349	0.06339960966	0.06106016551	0.06222650974	0.06468203406	0.06369637472	0.06928584655	0.0701166058	0.06838912812	0.06369886691	0.06797452705	0.06712984478	0.06863227115	0.06752223556	0.06548419572	0.06577791477	0.06689229544	0.06742365525	0.06958123212	0.06705501119	0.06862282976	0.06942797469	0.07184578992	0.02134863232
B	0.01724823322	0.03503132943	0.04763392517	0.04851576079	0.04648503244	0.03872518335	0.04780898135	0.04059883084	0.03682255497	0.0392090172	0.04007604212	0.03382964662	0.04367722422	0.03899753888	0.04721147207	0.04662649488	0.04392955303	0.03512912867	0.06103728641	0.05945308672	0.06099564483	0.06429787786	0.11647914263	0.0202005933
C	0.03032104637	0.11176289708	0.04699351733	0.05006449979	0.0303878291	0.04637283729	0.05378376876	0.04340080209	0.04500895798	0.04978705348	0.04007678817	0.04866372262	0.0606736789	0.02950999221	0.04399856967	0.05018207447	0.04848594371	0.04933345778	0.0625456978	0.0618020365	0.06133779159	0.06271572011	0.03600577967	0.01943633099
D	0.01738371349	0.03594223927	0.04831180955	0.05252478134	0.044143145	0.02709236282	0.04923062437	0.04416954249	0.04758176138	0.04329138192	0.04257034399	0.04840777276	0.04542725011	0.04309757987	0.05515759891	0.04851400987	0.04785090926	0.04221364221	0.06189516769	0.06171927148	0.05911799005	0.06034924111	0.12377428307	0.01728774491
E	0.01944500709	0.10602654005	0.05056451739	0.04717896549	0.04518257073	0.05474186544	0.04355659262	0.0480559851	0.05455023546	0.03616144396	0.04447699739	0.04499438454	0.04748291953	0.03246723207	0.0410021522	0.04421984578	0.05047964906	0.0472972973	0.06149157979	0.06123767074	0.06151225665	0.06290575154	0.03746939285	0.01926506476
F	0.01674360809	0.03675733316	0.04025502791	0.04233877408	0.03895077313	0.0518607829	0.04973281369	0.04779547386	0.04487163668	0.04124216921	0.04779967829	0.06180274141	0.05159361745	0.05286796667	0.03597432803	0.05208584519	0.03710282381	0.04099338119	0.06170626628	0.0610297127	0.05789396792	0.06300072833	0.10847269854	0.02329053449
G	0.02630906769	0.09793089671	0.04441192305	0.05553982599	0.04475727784	0.03631651143	0.06256335432	0.03759277557	0.04557200807	0.0395331383	0.04581177069	0.0382684249	0.04231827874	0.03811227192	0.04318618783	0.0471643763	0.04582553987	0.03981214151	0.06135405792	0.05897547278	0.05935046004	0.06051536159	0.03585121821	0.01921520109
H	0.01713063705	0.03639540953	0.03522170738	0.0296871485	0.04258874923	0.04662298582	0.04472803576	0.04143035588	0.03187824207	0.04596082946	0.05023749783	0.04994653079	0.04814508967	0.04841699999	0.04259517359	0.02841267158	0.04826218508	0.04009051948	0.05918108973	0.06056760953	0.05700010277	0.06206047957	0.11556360709	0.02136498516
I	0.02555772146	0.11000155183	0.04249869974	0.05473289597	0.04337379969	0.04099669068	0.036716149	0.04749165463	0.04168383681	0.03322802219	0.03456971399	0.03790540701	0.04879906449	0.04713606664	0.04521568815	0.04375821288	0.02858898509	0.04097970075	0.04963535169	0.059464	0.0600682102	0.05968423886	0.03566910207	0.01924169718
J	0.01717549916	0.03455392187	0.06286772891	0.06047847799	0.06083243545	0.06014153753	0.06032287513	0.05912485638	0.06001668454	0.06131320064	0.06124910151	0.06192623996	0.05778750796	0.06284880569	0.05737155978	0.05971920111	0.06042058882	0.06169756347	0.06044784499	0.06093820261	0.05972539863	0.06054440691	0.11313642338	0.02504537205
K	0.02893352463	0.10217344213	0.06282962623	0.0608399254	0.05736096141	0.05702825947	0.06276848515	0.05888637964	0.06106348664	0.06228946845	0.05944988823	0.05916223741	0.060669257	0.06129818254	0.06132504488	0.06160409147	0.05801916626	0.06080566097	0.06173569553	0.05991186546	0.06185153995	0.06191760469	0.03613736031	0.01898574492
L	0.01740949763	0.03521695257	0.05612001905	0.06016223524	0.06144628675	0.05922319925	0.06187359211	0.05955930478	0.05964673583	0.05936338196	0.05971085345	0.05845741178	0.05763022252	0.05981402772	0.05938965805	0.05906563824	0.06072591146	0.06063038736	0.05885024656	0.05988506496	0.06070137976	0.06219832297	0.11677042833	0.04988123515
M	0.02645318482	0.09182254803	0.06039779639	0.06368888584	0.05761283262	0.05848061367	0.05957931737	0.06139896166	0.06139372484	0.05748457105	0.05934952152	0.05784818863	0.05817408413	0.05963265636	0.06018812813	0.06092512671	0.05874857756	0.06029239056	0.0593836901	0.06000574689	0.0618616211	0.06231667361	0.0371391711	0.01945077385
N	0.0166951492	0.03541004599	0.06121694827	0.06154027876	0.05988692456	0.06103464342	0.06299193968	0.05959620335	0.06036595656	0.05970362265	0.0607870109	0.05977711845	0.06022143992	0.06066202812	0.05710388148	0.05806636599	0.06135624562	0.06166008534	0.06228586766	0.06169326636	0.06203575023	0.06115735079	0.11745663623	0.03118503119
O	0.02481319611	0.09898247938	0.06129020039	0.06196370321	0.06013973513	0.06117218895	0.06166888298	0.06063086367	0.06135198135	0.06027189986	0.05762926769	0.05806897853	0.05970970206	0.05915836388	0.0606363803	0.05999014068	0.0612209613	0.06040304427	0.06133242079	0.06179624241	0.0628250436	0.06304518998	0.03657021663	0.01898243703
P	0.01813136274	0.06407494732	0.0667050508	0.06708346118	0.06626956854	0.0687849918	0.06982317853	0.06767161661	0.06931928789	0.06906463642	0.0674635236	0.06733740328	0.06387980542	0.06398013418	0.06590518548	0.06656338184	0.06866014496	0.07018098475	0.06845726796	0.07033565649	0.07089901333	0.07087521354	0.07165587792	0.01837559721
Plate information
Plate	Repeat	Barcode	Measured height	Chamber temperature at start	Chamber temperature at end	Humidity at start	Humidity at end	Ambient temperature at start	Ambient temperature at end	Group	Label	ScanX	ScanY	Measinfo	Kinetics	Measurement date
1	1	=""	14.9	23.89	23.87	39.3	38.5	22.92	23.23	1	Lilly FRET(1)	0	0	De=1st Ex=Top Em=Top Wdw=1 (14)	0	13-03-24 14:58:15
Background information
Plate	Label	Result	Signal	Flashes/Time	Meastime	MeasInfo
1	Lilly FRET	0	96	20	00:00:00.000	De=1st Ex=Top Em=Top Wdw=1 (14)
1	Lilly FRET	0	73	5	00:00:00.000	De=2nd Ex=Top Em=Top Wdw=1 (142)
Results for Lilly FRET(1) - channel 1 window 1 (Counts)
	01	02	03	04	05	06	07	08	09	10	11	12	13	14	15	16	17	18	19	20	21	22	23	24
A	397	8316	7917	8063	8376	8279	8980	9158	8862	8292	8742	8667	8934	8776	8521	8536	8736	8699	8803	8691	8735	9075	9385	2869
B	2343	4741	6251	6392	6463	5011	6161	5299	4788	4957	5207	4351	5574	5023	5880	6051	5722	4584	7905	7766	7871	8420	15042	143
C	102	14175	6053	6326	3855	5851	6771	5530	5753	6336	5073	6160	7695	3826	5537	6408	6171	6343	8041	7781	7778	7995	4610	2522
D	2310	4657	6210	6756	5652	3463	6274	5670	6016	5600	5439	6193	5825	5508	6830	6221	6152	5412	7803	7767	7452	7662	15387	90
E	96	13487	6476	6029	5671	7135	5488	6091	6846	4624	5617	5729	5963	4211	5201	5574	6283	6041	7668	7680	7656	7994	4805	2463
F	2129	4619	5070	5302	4829	6452	6189	5960	5455	5214	5973	7656	6386	6580	4501	6480	4491	5122	7677	7456	7133	7785	13316	78
G	103	12746	5857	7258	5850	4792	8147	4908	5943	5162	5940	4977	5458	4965	5593	6140	5929	5171	7934	7603	7573	7865	4694	2516
H	2283	4811	4538	3827	5479	6027	5734	5340	4099	5909	6367	6352	6180	6137	5440	3697	6157	5173	7526	7685	7210	7969	14353	72
I	118	14177	5393	7008	5470	5265	4687	6018	5260	4228	4332	4779	6343	5930	5679	5661	3629	5160	6207	7433	7503	7538	4511	2438
J	2234	4437	7907	7642	7622	7572	7533	7410	7554	7772	7669	7771	7074	7883	7196	7550	7542	7708	7537	7589	7495	7618	13686	69
K	121	12735	7946	7568	7131	7166	7978	7275	7686	7822	7420	7480	7651	7673	7754	7697	7247	7579	7830	7328	7565	7668	4524	2408
L	2255	4537	7070	7476	7497	7348	7581	7371	7365	7361	7426	7279	7301	7346	7331	7405	7462	7477	7256	7357	7391	7796	14386	63
M	152	11624	7795	8367	7054	7273	7424	7699	7596	7051	7374	7208	7303	7370	7480	7609	7331	7444	7346	7309	7716	7627	4606	2467
N	2159	4535	7786	7815	7510	7729	7987	7409	7512	7530	7645	7515	7544	7620	7200	7493	7698	7745	7890	7762	7767	7752	14586	60
O	176	13152	8090	8225	8074	8068	8162	7852	7896	7887	7454	7388	7816	7327	7939	7910	7790	7889	7886	7815	8142	8167	4828	2474
P	2326	8180	8805	8745	8678	8895	9177	8745	8831	8890	8517	8085	7853	7343	8476	8421	8668	8880	8755	8780	9018	8920	9232	150
Plate information
Plate	Repeat	Barcode	Measured height	Chamber temperature at start	Chamber temperature at end	Humidity at start	Humidity at end	Ambient temperature at start	Ambient temperature at end	Group	Label	ScanX	ScanY	Measinfo	Kinetics	Measurement date
1	1	=""	14.9	23.89	23.87	39.3	38.5	22.92	23.23	1	Lilly FRET(1)	0	0	De=2nd Ex=Top Em=Top Wdw=1 (142)	0	13-03-24 14:58:15
Background information
Plate	Label	Result	Signal	Flashes/Time	Meastime	MeasInfo
1	Lilly FRET	0	96	20	00:00:00.000	De=1st Ex=Top Em=Top Wdw=1 (14)
1	Lilly FRET	0	73	5	00:00:00.000	De=2nd Ex=Top Em=Top Wdw=1 (142)
Results for Lilly FRET(1) - channel 2 window 1 (Counts)
	01	02	03	04	05	06	07	08	09	10	11	12	13	14	15	16	17	18	19	20	21	22	23	24
A	14085	131168	129659	129575	129495	129976	129608	130611	129582	130175	128607	129108	130172	129972	130123	129770	130598	129020	126514	129610	127290	130711	130627	134388
B	135840	135336	131230	131751	139034	129399	128867	130521	130029	126425	129928	128615	127618	128803	124546	129776	130254	130490	129511	130624	129042	130953	129139	7079
C	3364	126831	128805	126357	126860	126173	125893	127417	127819	127262	126582	126583	126826	129651	125845	127695	127274	128574	128562	125902	126806	127480	128035	129757
D	132883	129569	128540	128625	128038	127822	127441	128369	126435	129356	127765	127934	128227	127803	123827	128231	128566	128205	126068	125844	126053	126961	124315	5206
E	4937	127204	128074	127790	125513	130339	125997	126748	125499	127871	126290	127327	125582	129700	126847	126052	124466	127724	124700	125413	124463	127079	128238	127848
F	127153	125662	125947	125228	123977	124410	124445	124698	121569	126424	124959	123878	123775	124461	125117	124410	121042	124947	124412	122170	123208	123570	122759	3349
G	3915	130153	131879	130681	130705	131951	130220	130557	130409	130574	129661	130055	128975	130273	129509	130183	129382	129885	129315	128918	127598	129967	130930	130938
H	133270	132187	128841	128911	128649	129271	128197	128891	128583	128566	126738	127176	128362	126753	127714	130118	127574	129033	127169	126883	126491	128407	124200	3370
I	4617	128880	126898	128040	126113	128425	127655	126717	126188	127242	125312	126077	129982	125806	125598	129370	126937	125916	125052	125000	124908	126298	126468	126704
J	130069	128408	125772	126359	125295	125903	124878	125328	125865	126759	125210	125488	122414	125428	125428	126425	124825	124932	124686	124536	125491	125825	120969	2755
K	4182	124641	126469	124392	124318	125657	127102	123543	125869	125575	124811	126432	126110	125175	126441	124943	124907	124643	126831	122313	122309	123842	125189	126832
L	129527	128830	125980	124264	122009	124073	122524	123759	123477	123999	124366	124518	126687	122814	123439	125369	122880	123321	123296	122852	121760	125341	123199	1263
M	5746	126592	129061	131373	122438	124366	124607	125393	123726	122659	124247	124602	125537	123590	124277	124891	124786	123465	123704	121805	124730	122391	124020	126833
N	129319	128071	127187	126990	125403	126633	126794	124320	124441	126123	125767	125717	125271	125614	126086	129042	125464	125608	126674	125816	125202	126755	124182	1924
O	7093	132872	131995	132739	134254	131890	132352	129505	128700	130857	129344	127228	130900	123854	130928	131855	127244	130606	128578	126464	129598	129542	132020	130331
P	128286	127663	131999	130360	130950	129316	131432	129227	127396	128720	126246	120067	122934	114770	128609	126511	126245	126530	127890	124830	127195	125855	128838	8163
Basic assay information
Assay ID:				19263
Assay Started:				13-03-24 14:53:21
Assay Finished:				13-03-24 14:58:22
Assay Exported:				13-03-24 14:58:22
Protocol ID:				100202
Protocol Name:				Lilly FRET_384
Serial#:				="1040204"
Protocol information
Protocol:
Protocol name				Lilly FRET_384
Number of assay repeats				1
Start assay repeat each				N/A
Number of plate repeats				1
Start plate repeat each				N/A
Is label meas. height used				Yes
Height of measurement				Defined in label
Is gripper height used				No
Mode of measurement				By Columns bi-directional
Rotated plate				No
Soft move				No
Protocol notes
Plate type:
Name of the plate type				384 OptiPlate
Number of rows				16
Number of columns				24
Number of the wells in the plate				384
Height of the plate				14.35 mm
Coordinates of corners:
384 OptiPlate + Lilly FRET
12.1 mm x------------------------------------------------------- x 115.6 mm
9 mm 9 mm
12.1 mm x------------------------------------------------------- x 115.6 mm
76.5 mm 76.5 mm
Platemap:
Plate				1
Group				1
	01	02	03	04	05	06	07	08	09	10	11	12	13	14	15	16	17	18	19	20	21	22	23	24
A	-	-	-	-	-	-	-	-	-	-	-	-	-	-	-	-	-	-	-	-	-	-	-	-
B	-	-	-	-	-	-	-	-	-	-	-	-	-	-	-	-	-	-	-	-	-	-	-	-
C	-	-	-	-	-	-	-	-	-	-	-	-	-	-	-	-	-	-	-	-	-	-	-	-
D	-	-	-	-	-	-	-	-	-	-	-	-	-	-	-	-	-	-	-	-	-	-	-	-
E	-	-	-	-	-	-	-	-	-	-	-	-	-	-	-	-	-	-	-	-	-	-	-	-
F	-	-	-	-	-	-	-	-	-	-	-	-	-	-	-	-	-	-	-	-	-	-	-	-
G	-	-	-	-	-	-	-	-	-	-	-	-	-	-	-	-	-	-	-	-	-	-	-	-
H	-	-	-	-	-	-	-	-	-	-	-	-	-	-	-	-	-	-	-	-	-	-	-	-
I	-	-	-	-	-	-	-	-	-	-	-	-	-	-	-	-	-	-	-	-	-	-	-	-
J	-	-	-	-	-	-	-	-	-	-	-	-	-	-	-	-	-	-	-	-	-	-	-	-
K	-	-	-	-	-	-	-	-	-	-	-	-	-	-	-	-	-	-	-	-	-	-	-	-
L	-	-	-	-	-	-	-	-	-	-	-	-	-	-	-	-	-	-	-	-	-	-	-	-
M	-	-	-	-	-	-	-	-	-	-	-	-	-	-	-	-	-	-	-	-	-	-	-	-
N	-	-	-	-	-	-	-	-	-	-	-	-	-	-	-	-	-	-	-	-	-	-	-	-
O	-	-	-	-	-	-	-	-	-	-	-	-	-	-	-	-	-	-	-	-	-	-	-	-
P	-	-	-	-	-	-	-	-	-	-	-	-	-	-	-	-	-	-	-	-	-	-	-	-
- - Undefined
Calculations:
Plate				1
Formula index				Calc 1
Formula name				Label ratio
Formula				Label ratio where X = Lilly FRET(1) channel 1 window 1 Y = Lilly FRET(1) channel 2 window 1
Auto export parameters:
Export format				Plate2
Include basic assay information				Yes
Place assay information at				End of file
Include basic plate information				Yes
Place plate information at				Beginning of plate
Include protocol information				Yes
Protocol info level				Large
Include error and warning information				Yes
Include background information				Yes
Add plate number to the file name				Yes
Each plate to separate file				No
Field separator to use				System
File name format				<DefaultDataFolder>\<Date>\<ProtocolName>_<AssayID>.csv
Operations:
Plate 1
Group 1
Measurement
Label				Lilly FRET(1)
Labels:
Lilly FRET				6000025
Light source				Laser
Top mirror				LANCE/DELFIA Bias
Bottom mirror				N/A
Exc. filter				N/A
Using of excitation filter				Top
Ems. filter				APC 665
Using of emission filter				Top
2nd ems. filter				Europium 615
Using of 2nd emission filter				Top
Measurement height				7.3 mm
Cycle				16600
Delay				30
Number of flashes				20
Number of flashes for 2nd detector				5
Number of sequence windows				1
Total time of windows				500
Excitation light				100%
Reference excitation light				100%
Reference AD gain				4
Reference signal				323509
Last edited				13-06-14 09:17:06
Last edited by				EnVision
Factory preset				No
Filters:
APC 665				205
Filter type				Emission
Description				M665 CWL=665nm BW=7 5nm Tmin=75%
Used with				Luminescence DELFIA - Time-resolved Fluorescence Fluorescence Intensity LANCE - Time-resolved Fluorescence
Last edited				26-02-19 14:51:38
Last edited by				Installation
Factory preset				Yes
Europium 615				203
Filter type				Emission
Description				M615 CWL=615nm BW=8 5nm Tmin=80%
Used with				Luminescence DELFIA - Time-resolved Fluorescence Fluorescence Intensity LANCE - Time-resolved FluorescenceLuminescence Absorbance DELFIA - Time-resolved Fluorescence Fluorescence Intensity LANCE - Time-resolved Fluorescence
Last edited				26-02-19 14:51:38
Last edited by				Installation
Factory preset				Yes
Mirror modules:
LANCE/DELFIA Bias				445
Used by				Top
Dual				No
Bias				Yes
Description				D400
Used with				Luminescence DELFIA - Time-resolved Fluorescence Fluorescence Intensity LANCE - Time-resolved Fluorescence
Last edited				26-02-19 14:51:38
Last edited by				Installation
Factory preset				Yes
Instrument:
Serial number				1040204
Nickname				EnVision
Normalization:
Notifications for plate 1 repeat 1:
WARNING: Plate height defined in the plate editor does not match the actual plate height. Measured height is 14.90 mm. Plate editor height is 14.35 mm. The results may be affected.
Exported with EnVision Workstation version 1.14.3049.528
