## Supplementary material for "Genome-wide arrayed CRISPR activation screen for prion protein modulators": Plate_LXXXI_B.csv

Plate information
Plate	Repeat	Barcode	Measured height	Chamber temperature at start	Chamber temperature at end	Humidity at start	Humidity at end	Ambient temperature at start	Ambient temperature at end	Formula	Measurement date
1	1	=""	N/A	N/A	N/A	N/A	N/A	N/A	N/A	Calc 1: Label ratio = X / Y where X = Lilly FRET(1) channel 1 window 1 Y = Lilly FRET(1) channel 2 window 1	13-03-24 15:04:15
Background information
Plate	Label	Result	Signal	Flashes/Time	Meastime	MeasInfo
1	Lilly FRET	0	83	20	00:00:00.000	De=1st Ex=Top Em=Top Wdw=1 (14)
1	Lilly FRET	0	59	5	00:00:00.000	De=2nd Ex=Top Em=Top Wdw=1 (142)
Calculated results: Calc 1: Label ratio = X / Y where X = Lilly FRET(1) channel 1 window 1 Y = Lilly FRET(1) channel 2 window 1
	01	02	03	04	05	06	07	08	09	10	11	12	13	14	15	16	17	18	19	20	21	22	23	24
A	0.0201669637	0.06842831496	0.06531880622	0.06690167424	0.06926115828	0.06821635916	0.07109185243	0.06709510986	0.06597605824	0.06677442856	0.06787946665	0.06670742892	0.06928164898	0.06673226112	0.06730167821	0.06750691121	0.06849366481	0.06785020182	0.06897806898	0.06868088497	0.07012234434	0.06818817095	0.06957158274	0.01969022903
B	0.01741858468	0.03568881471	0.04769585935	0.04734448171	0.04808496654	0.04051177485	0.04924687375	0.04343369347	0.03890825929	0.04207380159	0.04297487196	0.03221626046	0.04419628105	0.03932592715	0.047752852	0.0456942266	0.04546534066	0.03716563304	0.06286630037	0.0623222465	0.06212653515	0.06379332473	0.1265554794	0.0207061322
C	0.03354297694	0.10577407674	0.04924753264	0.05505594679	0.03277921041	0.04786340521	0.05310602057	0.04451429496	0.04641868101	0.05081180419	0.03773497223	0.05038606905	0.06015632883	0.03077334965	0.04474826222	0.04858343043	0.04746270463	0.04963161892	0.06273694125	0.06133155875	0.06311353954	0.06509040765	0.0374363767	0.01944555552
D	0.01710081076	0.03558880987	0.0471235809	0.05135189358	0.04242679719	0.02783195158	0.04811866579	0.04204127661	0.04535955459	0.04378218422	0.0422924932	0.04595425868	0.0429127609	0.04196795911	0.05563293219	0.04833352422	0.04751505787	0.04302287092	0.0622877818	0.06130622546	0.06218790057	0.06103843392	0.10861355017	0.02565392354
E	0.06295620438	0.1148583496	0.04933581952	0.04724895815	0.0474219842	0.0551126734	0.04221110932	0.04863590916	0.05679870426	0.03589285149	0.04606104781	0.04294033184	0.04603437829	0.03095580906	0.04161219526	0.04209399661	0.04957214518	0.04340615304	0.05995102119	0.05329441397	0.06084035744	0.06314371045	0.03563023065	0.01827299746
F	0.01646753685	0.03442293716	0.03797478183	0.04126817251	0.03993448136	0.05391512517	0.04469812559	0.0450518334	0.04232703202	0.04127622474	0.04928802715	0.06133708091	0.0510280943	0.05141926477	0.03835179073	0.04934139408	0.03574389388	0.03899292351	0.0610546236	0.05886948896	0.06061750315	0.06120164502	0.10556066888	0.03346613546
G	0.04697554698	0.08505778947	0.04513761187	0.05333251173	0.0459701815	0.0382890359	0.0483095139	0.0367411395	0.04481905351	0.04215793276	0.04490571776	0.03986222768	0.04303696549	0.03772660461	0.04353158991	0.04954450162	0.04705520055	0.04601260237	0.05962964973	0.05963958366	0.05983862193	0.06152037011	0.03607630606	0.01880293791
H	0.01727053876	0.03571646249	0.03386892772	0.02949343984	0.04192357979	0.04646277417	0.04296243314	0.04089091322	0.03036757075	0.04473849543	0.04844881196	0.0479941123	0.04603950442	0.04752566168	0.04423051604	0.02914021042	0.05048832074	0.03983426449	0.06051877674	0.05803903923	0.05894490889	0.0616637444	0.09041252178	0.02118820108
I	0.02701853597	0.10353995566	0.04336622462	0.0531056673	0.04281290565	0.0425164843	0.03769248449	0.04702159727	0.04297314872	0.03877976378	0.03760896241	0.03699677012	0.04723495023	0.04814990322	0.04618481853	0.04593847968	0.02896825397	0.04281080565	0.05973504233	0.06112077575	0.06094939649	0.06063974019	0.03700643008	0.01894354776
J	0.0175267246	0.03455533839	0.06136476368	0.06134750367	0.06175717355	0.06261961722	0.06074923254	0.05973873244	0.06011332254	0.06129859878	0.06092658179	0.05933838296	0.06009011145	0.06008975797	0.06020600496	0.05733879868	0.06161270894	0.05827605616	0.05833987457	0.05860487874	0.0599453972	0.06120713414	0.11126939791	0.02737226277
K	0.02763157895	0.11142584341	0.06132665832	0.05432766615	0.05984978133	0.06181518126	0.06036820097	0.06128834058	0.06186847574	0.06211042205	0.05958647809	0.0608982084	0.06145875496	0.06036506608	0.06013586042	0.06012388475	0.06167266944	0.06190903723	0.0621774116	0.06263098696	0.06178970953	0.06302311796	0.03683415036	0.01879963649
L	0.01696964168	0.03496498073	0.06195448082	0.0620636211	0.06091860382	0.06102620172	0.06017551191	0.06189642113	0.05964505556	0.05521369434	0.05927639747	0.05929444241	0.06160777067	0.06081486405	0.06054113909	0.05952611687	0.06120062786	0.06394252891	0.06329880427	0.06199565425	0.06001819692	0.06143941973	0.11329460014	0.02748782185
M	0.02566609631	0.11751324947	0.06175398526	0.06170256281	0.06270050503	0.06114971872	0.06293332055	0.0615243553	0.06207008111	0.06158700666	0.06007589375	0.05942038329	0.05890363494	0.0623492405	0.05999254849	0.06085826378	0.06074268253	0.06066777557	0.05956408274	0.06079501169	0.06147084867	0.06117498666	0.03573894887	0.01907607263
N	0.01714820517	0.03636137614	0.06462475454	0.06215281581	0.06337148639	0.06069888992	0.06140699059	0.06054081641	0.06055520928	0.06004814156	0.06082355574	0.06006589575	0.05839333111	0.05919172901	0.06069183633	0.05899492474	0.06153687615	0.06060531778	0.0633191997	0.06294803607	0.06152519227	0.06107662956	0.10434577693	0.15918367347
O	0.02235164489	0.11927881144	0.06283568468	0.06206638058	0.06229541259	0.06080438814	0.06073691154	0.06162369881	0.06179663151	0.05973458163	0.06126450303	0.05924995318	0.06079861193	0.0614876764	0.06097513613	0.06020398673	0.06066985941	0.05972914622	0.05966939295	0.06138579497	0.06191822004	0.0634318988	0.0362363205	0.01909775261
P	0.01811333466	0.06799841952	0.06481411993	0.06672174054	0.06666460482	0.06444414444	0.06662523306	0.06553667862	0.06403622754	0.06306888953	0.06336844245	0.06516155525	0.06121889515	0.06429110871	0.06194944614	0.06280611232	0.06406647366	0.06599354308	0.06689008255	0.0662763989	0.06627477008	0.066113605	0.06398681513	0.02031779109
Plate information
Plate	Repeat	Barcode	Measured height	Chamber temperature at start	Chamber temperature at end	Humidity at start	Humidity at end	Ambient temperature at start	Ambient temperature at end	Group	Label	ScanX	ScanY	Measinfo	Kinetics	Measurement date
1	1	=""	14.85	23.84	23.87	38.4	38.1	23.21	23.33	1	Lilly FRET(1)	0	0	De=1st Ex=Top Em=Top Wdw=1 (14)	0	13-03-24 15:04:15
Background information
Plate	Label	Result	Signal	Flashes/Time	Meastime	MeasInfo
1	Lilly FRET	0	83	20	00:00:00.000	De=1st Ex=Top Em=Top Wdw=1 (14)
1	Lilly FRET	0	59	5	00:00:00.000	De=2nd Ex=Top Em=Top Wdw=1 (142)
Results for Lilly FRET(1) - channel 1 window 1 (Counts)
	01	02	03	04	05	06	07	08	09	10	11	12	13	14	15	16	17	18	19	20	21	22	23	24
A	215	9224	8597	8863	9064	8977	9893	8895	8719	8799	8970	8728	9008	8817	8931	9084	9125	9077	9096	9136	9245	9026	9219	2629
B	2393	4854	6446	6339	6438	5424	6624	5805	5189	5490	5731	4251	5885	5232	6237	6118	6126	4956	8238	8327	8276	8450	16618	78
C	80	13642	6427	7169	4271	6240	6934	5778	6051	6691	4872	6519	7750	4023	5826	6338	6274	6339	7993	7926	8178	8402	4847	2528
D	2259	4609	6164	6655	5435	3582	6196	5443	5817	5637	5426	5827	5434	5386	7110	6330	6027	5459	7833	7822	7908	7820	13718	51
E	69	14413	6403	6043	6039	7024	5495	6129	7224	4537	6193	5383	5774	3913	5252	5270	6216	5470	7491	6792	7680	8013	4466	2281
F	2146	4405	4891	5260	5510	7342	5654	5680	5320	5255	6317	7638	6368	6409	4973	6162	4484	4860	7614	7384	7545	7545	12960	42
G	73	11061	5891	6924	5957	4960	6267	4723	5796	5485	5906	5127	5614	4851	5643	6499	6112	5944	7693	7678	7809	7952	4673	2473
H	2267	4688	4338	3781	5419	6016	5526	5225	3921	5768	6217	6130	5953	6107	5711	3800	6493	5105	7795	7481	7770	7913	11570	51
I	86	13124	5520	6833	5475	5397	4756	5959	5419	4912	4720	4662	5979	5995	5827	5920	3723	5385	7494	7589	7741	7693	4702	2453
J	2279	4367	7794	7735	7789	8376	7599	7518	7575	7765	7638	7505	7602	7498	7698	7274	7877	7351	7358	7426	7641	7773	13903	60
K	84	14004	7938	7030	7554	7791	7637	7581	7770	7832	7516	7580	7592	7431	7507	7406	7911	7654	7758	7740	7639	7974	4606	2379
L	2232	4508	7886	8169	7702	7870	7632	7845	7461	6909	7353	7303	7535	7502	7545	7371	7642	8616	7840	7675	7586	7759	13923	79
M	105	14723	7895	7844	7896	7761	7879	8052	8058	7690	7520	7373	7310	7651	7568	7539	7693	7477	7395	7410	7567	7566	4399	2388
N	2272	4680	8425	7944	8017	7688	7890	7592	7578	7459	7610	7511	7194	7168	7676	7451	7763	7417	7855	7622	7704	7587	12841	39
O	142	15527	8400	8114	8031	7804	7919	7986	8050	7733	7968	7593	7779	7786	7850	7768	7867	7608	7602	7782	7909	8083	4735	2438
P	2366	8949	9500	8642	8622	8115	8576	8313	8230	7899	8104	8093	7816	7917	7975	7912	8011	8340	8443	8310	8388	8336	7959	78
Plate information
Plate	Repeat	Barcode	Measured height	Chamber temperature at start	Chamber temperature at end	Humidity at start	Humidity at end	Ambient temperature at start	Ambient temperature at end	Group	Label	ScanX	ScanY	Measinfo	Kinetics	Measurement date
1	1	=""	14.85	23.84	23.87	38.4	38.1	23.21	23.33	1	Lilly FRET(1)	0	0	De=2nd Ex=Top Em=Top Wdw=1 (142)	0	13-03-24 15:04:15
Background information
Plate	Label	Result	Signal	Flashes/Time	Meastime	MeasInfo
1	Lilly FRET	0	83	20	00:00:00.000	De=1st Ex=Top Em=Top Wdw=1 (14)
1	Lilly FRET	0	59	5	00:00:00.000	De=2nd Ex=Top Em=Top Wdw=1 (142)
Results for Lilly FRET(1) - channel 2 window 1 (Counts)
	01	02	03	04	05	06	07	08	09	10	11	12	13	14	15	16	17	18	19	20	21	22	23	24
A	10661	134798	131616	132478	130867	131596	139158	132573	132154	131772	132146	130840	130020	132125	132701	134564	133224	133780	131868	133021	131841	132369	132511	133518
B	137382	136009	135148	133891	133888	133887	134506	133652	133365	130485	133357	131952	133156	133042	130610	133890	134740	133349	131040	133612	133212	132459	131310	3767
C	2385	128973	130504	130213	130296	130371	130569	129801	130357	131682	129111	129381	128831	130730	130195	130456	132188	127721	127405	129232	129576	129082	129473	130004
D	132099	129507	130805	129596	128103	128701	128765	129468	128242	128751	128297	126800	126629	128336	127802	130965	126844	126886	125755	127589	127163	128116	126301	1988
E	1096	125485	129784	127897	127346	127448	130179	126018	127186	126404	134452	125360	125428	126406	126213	125196	125393	126019	124952	127443	126232	126901	125343	124829
F	130317	127967	128796	127459	137976	136177	126493	126077	125688	127313	128165	124525	124794	124642	129668	124885	125448	124638	124708	125430	124469	123281	122773	1255
G	1554	130041	130512	129827	129584	129541	129726	128548	129320	130106	131520	128618	130446	128583	129630	131175	129890	129182	129013	128740	130501	129258	129531	131522
H	131264	131256	128082	128198	129259	129480	128624	127779	129118	128927	128321	127724	129302	128499	129119	130404	128604	128156	128803	128896	131818	128325	127969	2407
I	3183	126753	127288	128668	127882	126939	126179	126729	126102	126664	125502	126011	126580	124507	126167	128868	128520	125786	125454	124164	127007	126864	127059	129490
J	130030	126377	127011	126085	126123	133760	125088	125848	126012	126675	125364	126478	126510	124780	127861	126860	127847	126141	126123	126713	127466	126995	124949	2192
K	3040	125680	129438	129400	126216	126037	126507	123694	125589	126098	126136	124470	123530	123101	124834	123179	128274	123633	124772	123581	123629	126525	125047	126545
L	131529	128929	127287	131623	126431	128961	126829	126744	125090	125132	124046	123165	122306	123358	124626	123828	124868	134746	123857	123799	126395	126287	122892	2874
M	4091	125288	127846	127126	125932	126918	125196	130875	129821	124864	125175	124082	124101	122712	126149	123878	126649	123245	124152	121885	123099	123678	123087	125183
N	132492	128708	130368	127814	126508	126658	128487	125403	125142	124217	125116	125046	123199	121098	126475	126299	126152	122382	124054	121084	125217	124221	123062	245
O	6353	130174	133682	130731	128918	128346	130382	129593	130266	129456	130059	128152	127947	126627	128741	129028	129669	127375	127402	126772	127733	127428	130670	127659
P	130622	131606	146573	129523	129334	125923	128720	126845	128521	125244	127887	124199	127673	123143	128734	125975	125042	126376	126222	125384	126564	126086	124385	3839
Basic assay information
Assay ID:				19264
Assay Started:				13-03-24 14:59:21
Assay Finished:				13-03-24 15:04:23
Assay Exported:				13-03-24 15:04:23
Protocol ID:				100202
Protocol Name:				Lilly FRET_384
Serial#:				="1040204"
Protocol information
Protocol:
Protocol name				Lilly FRET_384
Number of assay repeats				1
Start assay repeat each				N/A
Number of plate repeats				1
Start plate repeat each				N/A
Is label meas. height used				Yes
Height of measurement				Defined in label
Is gripper height used				No
Mode of measurement				By Columns bi-directional
Rotated plate				No
Soft move				No
Protocol notes
Plate type:
Name of the plate type				384 OptiPlate
Number of rows				16
Number of columns				24
Number of the wells in the plate				384
Height of the plate				14.35 mm
Coordinates of corners:
384 OptiPlate + Lilly FRET
12.1 mm x------------------------------------------------------- x 115.6 mm
9 mm 9 mm
12.1 mm x------------------------------------------------------- x 115.6 mm
76.5 mm 76.5 mm
Platemap:
Plate				1
Group				1
	01	02	03	04	05	06	07	08	09	10	11	12	13	14	15	16	17	18	19	20	21	22	23	24
A	-	-	-	-	-	-	-	-	-	-	-	-	-	-	-	-	-	-	-	-	-	-	-	-
B	-	-	-	-	-	-	-	-	-	-	-	-	-	-	-	-	-	-	-	-	-	-	-	-
C	-	-	-	-	-	-	-	-	-	-	-	-	-	-	-	-	-	-	-	-	-	-	-	-
D	-	-	-	-	-	-	-	-	-	-	-	-	-	-	-	-	-	-	-	-	-	-	-	-
E	-	-	-	-	-	-	-	-	-	-	-	-	-	-	-	-	-	-	-	-	-	-	-	-
F	-	-	-	-	-	-	-	-	-	-	-	-	-	-	-	-	-	-	-	-	-	-	-	-
G	-	-	-	-	-	-	-	-	-	-	-	-	-	-	-	-	-	-	-	-	-	-	-	-
H	-	-	-	-	-	-	-	-	-	-	-	-	-	-	-	-	-	-	-	-	-	-	-	-
I	-	-	-	-	-	-	-	-	-	-	-	-	-	-	-	-	-	-	-	-	-	-	-	-
J	-	-	-	-	-	-	-	-	-	-	-	-	-	-	-	-	-	-	-	-	-	-	-	-
K	-	-	-	-	-	-	-	-	-	-	-	-	-	-	-	-	-	-	-	-	-	-	-	-
L	-	-	-	-	-	-	-	-	-	-	-	-	-	-	-	-	-	-	-	-	-	-	-	-
M	-	-	-	-	-	-	-	-	-	-	-	-	-	-	-	-	-	-	-	-	-	-	-	-
N	-	-	-	-	-	-	-	-	-	-	-	-	-	-	-	-	-	-	-	-	-	-	-	-
O	-	-	-	-	-	-	-	-	-	-	-	-	-	-	-	-	-	-	-	-	-	-	-	-
P	-	-	-	-	-	-	-	-	-	-	-	-	-	-	-	-	-	-	-	-	-	-	-	-
- - Undefined
Calculations:
Plate				1
Formula index				Calc 1
Formula name				Label ratio
Formula				Label ratio where X = Lilly FRET(1) channel 1 window 1 Y = Lilly FRET(1) channel 2 window 1
Auto export parameters:
Export format				Plate2
Include basic assay information				Yes
Place assay information at				End of file
Include basic plate information				Yes
Place plate information at				Beginning of plate
Include protocol information				Yes
Protocol info level				Large
Include error and warning information				Yes
Include background information				Yes
Add plate number to the file name				Yes
Each plate to separate file				No
Field separator to use				System
File name format				<DefaultDataFolder>\<Date>\<ProtocolName>_<AssayID>.csv
Operations:
Plate 1
Group 1
Measurement
Label				Lilly FRET(1)
Labels:
Lilly FRET				6000025
Light source				Laser
Top mirror				LANCE/DELFIA Bias
Bottom mirror				N/A
Exc. filter				N/A
Using of excitation filter				Top
Ems. filter				APC 665
Using of emission filter				Top
2nd ems. filter				Europium 615
Using of 2nd emission filter				Top
Measurement height				7.3 mm
Cycle				16600
Delay				30
Number of flashes				20
Number of flashes for 2nd detector				5
Number of sequence windows				1
Total time of windows				500
Excitation light				100%
Reference excitation light				100%
Reference AD gain				4
Reference signal				323509
Last edited				13-06-14 09:17:06
Last edited by				EnVision
Factory preset				No
Filters:
APC 665				205
Filter type				Emission
Description				M665 CWL=665nm BW=7 5nm Tmin=75%
Used with				Luminescence DELFIA - Time-resolved Fluorescence Fluorescence Intensity LANCE - Time-resolved Fluorescence
Last edited				26-02-19 14:51:38
Last edited by				Installation
Factory preset				Yes
Europium 615				203
Filter type				Emission
Description				M615 CWL=615nm BW=8 5nm Tmin=80%
Used with				Luminescence DELFIA - Time-resolved Fluorescence Fluorescence Intensity LANCE - Time-resolved FluorescenceLuminescence Absorbance DELFIA - Time-resolved Fluorescence Fluorescence Intensity LANCE - Time-resolved Fluorescence
Last edited				26-02-19 14:51:38
Last edited by				Installation
Factory preset				Yes
Mirror modules:
LANCE/DELFIA Bias				445
Used by				Top
Dual				No
Bias				Yes
Description				D400
Used with				Luminescence DELFIA - Time-resolved Fluorescence Fluorescence Intensity LANCE - Time-resolved Fluorescence
Last edited				26-02-19 14:51:38
Last edited by				Installation
Factory preset				Yes
Instrument:
Serial number				1040204
Nickname				EnVision
Normalization:
Notifications for plate 1 repeat 1:
WARNING: Plate height defined in the plate editor does not match the actual plate height. Measured height is 14.85 mm. Plate editor height is 14.35 mm. The results may be affected.
Exported with EnVision Workstation version 1.14.3049.528
