## Supplementary material for "Genome-wide arrayed CRISPR activation screen for prion protein modulators": Plate_LXXXII_A.csv

Plate information
Plate	Repeat	Barcode	Measured height	Chamber temperature at start	Chamber temperature at end	Humidity at start	Humidity at end	Ambient temperature at start	Ambient temperature at end	Formula	Measurement date
1	1	=""	N/A	N/A	N/A	N/A	N/A	N/A	N/A	Calc 1: Label ratio = X / Y where X = Lilly FRET(1) channel 1 window 1 Y = Lilly FRET(1) channel 2 window 1	20-03-24 14:20:30
Background information
Plate	Label	Result	Signal	Flashes/Time	Meastime	MeasInfo
1	Lilly FRET	0	77	20	00:00:00.000	De=1st Ex=Top Em=Top Wdw=1 (14)
1	Lilly FRET	0	41	5	00:00:00.000	De=2nd Ex=Top Em=Top Wdw=1 (142)
Calculated results: Calc 1: Label ratio = X / Y where X = Lilly FRET(1) channel 1 window 1 Y = Lilly FRET(1) channel 2 window 1
	01	02	03	04	05	06	07	08	09	10	11	12	13	14	15	16	17	18	19	20	21	22	23	24
A	0.02417048938	0.04698035026	0.03470123439	0.03435147781	0.06105176356	0.05337814312	0.05361690619	0.03979751753	0.03844605775	0.05214316283	0.05576174865	0.05421915342	0.06966962943	0.06350838755	0.05084296547	0.04842185129	0.05245826257	0.06018106263	0.04167908002	0.05205176205	0.04665308256	0.03048562529	0.04520348944	0.01984576146
B	0.0183423468	0.0481368083	0.03810571851	0.04559077634	0.03607787908	0.03127384253	0.04799479502	0.03372751927	0.04746084126	0.0571545229	0.03315036457	0.04877340796	0.11180637635	0.03929812422	0.04865484132	0.04071259883	0.03472841941	0.04816565384	0.0489809287	0.03006928512	0.04435351148	0.04938077599	0.0419072103	0.01827735892
C	0.02215322648	0.04039550792	0.03243024541	0.05452933933	0.08333462944	0.03387867718	0.04587134755	0.03960715355	0.04488575993	0.05571939368	0.04472215612	0.04776415726	0.03789921712	0.03492454293	0.03805225875	0.0452404265	0.05379904497	0.04500773223	0.06061143999	0.04565285975	0.0506572373	0.03874557101	0.04675550671	0.01885411933
D	0.01758459514	0.04150880616	0.0475046825	0.04634042648	0.03549531114	0.04846341127	0.04488852038	0.0477758852	0.03890344225	0.04465703971	0.02882422276	0.05091761687	0.1110815214	0.04691937656	0.0550755363	0.04326567127	0.02959099559	0.05284469308	0.04714811765	0.04819479173	0.05029133596	0.04525793941	0.02710233029	0.01744049022
E	0.02171353826	0.03677263236	0.03450637568	0.04129296334	0.09886016769	0.04609358926	0.0461783804	0.03648106528	0.04200334409	0.04684552908	0.04348839921	0.04980184126	0.0364453125	0.04348574873	0.0335228417	0.03874193199	0.04320987654	0.04386114249	0.04671291089	0.0485141898	0.04754068956	0.04275890714	0.04257706074	0.01957854643
F	0.01706649242	0.05137839836	0.04228563479	0.04663490312	0.03228062323	0.04080141756	0.04564709205	0.03544691426	0.0419896892	0.03893503761	0.0331186607	0.04050855853	0.10160639648	0.04119936825	0.04541522154	0.03749814501	0.04607584475	0.04569913683	0.04665473612	0.04850009124	0.04883652524	0.04585371973	0.03423766535	0.02351952961
G	0.02525412961	0.03896762249	0.03772535879	0.03930873926	0.09913125361	0.03401814301	0.03908654666	0.03816357303	0.04624673457	0.04709300566	0.03742916003	0.03753186567	0.03706471605	0.04629903803	0.04374668748	0.04611578652	0.0544312049	0.03899333759	0.06292170933	0.04255954432	0.04306416644	0.04262602543	0.04912883547	0.01923441565
H	0.01764014406	0.04136251229	0.0406025868	0.04034964376	0.03716045786	0.04545180678	0.04065169131	0.0487101726	0.04975402167	0.03675502203	0.04047935517	0.03824965054	0.10075077564	0.04218225893	0.04668654433	0.03271038797	0.03883204507	0.04409811524	0.04084969841	0.03950753823	0.04716069427	0.05586480039	0.03902762836	0.02233156699
I	0.02062822316	0.03466640916	0.03201905065	0.0448666312	0.09529415409	0.03828016433	0.04319002547	0.04627376074	0.04545904498	0.03433178122	0.04081543661	0.04624748023	0.03740658106	0.05079052618	0.03912448275	0.05598669194	0.04792872219	0.04816284447	0.04642397136	0.04470144229	0.0440400122	0.04064540256	0.04208126036	0.01960814707
J	0.01873460925	0.0408148032	0.04005806624	0.03660042064	0.03496658562	0.04210792309	0.03154806691	0.04198663531	0.04959005863	0.04877614666	0.06820670109	0.03898481668	0.10909011348	0.04338615171	0.04694488771	0.0391078903	0.04315978119	0.04340247516	0.04683270589	0.04591913961	0.03708361977	0.04656833917	0.03798160266	0.0278004906
K	0.01926397092	0.04475322365	0.03885891226	0.03958179486	0.08449305729	0.0416427296	0.0516595705	0.02715134676	0.04460794877	0.02850809679	0.04281148654	0.03551446958	0.03687258085	0.04308726315	0.05199225581	0.03177656684	0.04297819402	0.04447086989	0.04889870982	0.04335470068	0.04195989494	0.04469199082	0.04343157698	0.019164131
L	0.01826284976	0.04417325297	0.0576864927	0.02952528872	0.03518197574	0.04342659189	0.04813706202	0.04227801914	0.03903474903	0.0429150928	0.04786340882	0.04561801418	0.10462089552	0.03604656711	0.03814038512	0.04376265014	0.03425821724	0.04561581348	0.04555749335	0.04254656401	0.04378722628	0.04352918363	0.0387478497	0.02019099591
M	0.02178596106	0.04495497042	0.04249368256	0.03433939021	0.07752439443	0.03121908236	0.03714899125	0.03774696358	0.03729525996	0.03882298209	0.04414693776	0.04098694623	0.03728434554	0.04491805862	0.04115418754	0.04976032333	0.03797368004	0.03474415666	0.03526454299	0.04450835938	0.0425163448	0.04061739068	0.03639261838	0.01888375997
N	0.01961932867	0.0318705492	0.04598471146	0.04050383368	0.03504124497	0.03768583525	0.0432100946	0.0351032561	0.03796367631	0.03596019673	0.05126883243	0.04200977184	0.09488597428	0.0426406796	0.0336666811	0.03238364891	0.03119376588	0.04139146786	0.03812633661	0.04607771119	0.04560023196	0.02953901703	0.04720597291	0.01926539431
O	0.01986504383	0.03857931902	0.03942040263	0.04243539793	0.09119521884	0.04862880264	0.03416297801	0.04378275934	0.03512885759	0.03966750919	0.04706888543	0.04619089644	0.03744307765	0.04118977294	0.04855574053	0.04015115041	0.04417191719	0.04053761595	0.04563516045	0.04438745016	0.05011019264	0.03743557754	0.0509011613	0.01953063827
P	0.01973459148	0.05078779994	0.04241952681	0.02580972488	0.05071490002	0.03231626888	0.0460416073	0.03857778259	0.03804933577	0.04064476784	0.04103012597	0.039862694	0.04882042511	0.04040427482	0.04316690316	0.0458395387	0.03929366847	0.04920360163	0.04524415732	0.04189878568	0.0500195839	0.04650161295	0.05053448484	0.01594938965
Plate information
Plate	Repeat	Barcode	Measured height	Chamber temperature at start	Chamber temperature at end	Humidity at start	Humidity at end	Ambient temperature at start	Ambient temperature at end	Group	Label	ScanX	ScanY	Measinfo	Kinetics	Measurement date
1	1	=""	14.9	24.04	23.96	36.8	36.6	23.21	23.33	1	Lilly FRET(1)	0	0	De=1st Ex=Top Em=Top Wdw=1 (14)	0	20-03-24 14:20:30
Background information
Plate	Label	Result	Signal	Flashes/Time	Meastime	MeasInfo
1	Lilly FRET	0	77	20	00:00:00.000	De=1st Ex=Top Em=Top Wdw=1 (14)
1	Lilly FRET	0	41	5	00:00:00.000	De=2nd Ex=Top Em=Top Wdw=1 (142)
Results for Lilly FRET(1) - channel 1 window 1 (Counts)
	01	02	03	04	05	06	07	08	09	10	11	12	13	14	15	16	17	18	19	20	21	22	23	24
A	1175	6508	4765	4728	8144	7052	7137	5409	5158	6945	7467	7287	9359	8522	6906	6382	7073	8110	5596	7007	6159	4179	6130	2630
B	2520	6446	5021	5963	4816	4140	6344	4589	6357	7419	4451	6553	14473	5225	6243	5551	4631	6420	6580	3945	5929	6599	5575	80
C	264	5356	4168	6952	10716	4359	5953	5158	5872	7293	5826	6207	4933	4596	4899	5868	7019	5879	7853	5933	6590	5063	6126	2448
D	2325	5489	6290	6213	4614	6330	5901	6339	5079	6185	3766	6667	14182	6096	7222	5610	3841	6943	6069	6322	6482	5870	3638	74
E	166	4878	4484	5488	12793	6049	6052	4756	5401	6085	5595	6459	4665	5555	4328	5006	5558	5668	5980	6243	6096	5559	5579	2529
F	2194	6741	5471	6000	3462	5250	5819	4607	5400	4959	4186	5152	12568	5165	5827	4801	5798	5792	5944	6113	6143	5848	4369	56
G	159	5304	5089	5268	13054	4590	5270	5138	6143	6224	4960	5256	4910	6098	6108	6077	7181	5127	8225	5559	5661	5591	6491	2536
H	2356	5553	5412	5567	5230	6035	5402	6505	6594	4856	5695	5117	12762	5986	6592	4262	5059	5744	5296	5144	6100	7236	5115	59
I	220	4667	4222	5904	12304	5041	5681	6008	5970	4446	5616	5965	4795	6502	5030	7236	6154	6166	5875	5709	5631	5217	5481	2530
J	2503	5468	5243	4803	4573	5499	4151	5391	6369	6303	8784	5089	14958	5509	5972	5008	5515	5478	6021	5764	4747	5939	4864	68
K	212	6039	5070	5092	10807	5364	6649	3518	5796	3704	5452	4564	4725	5462	6660	4047	5493	5647	6174	5431	5384	5685	5582	2450
L	2430	6215	7631	3840	4466	5591	6288	5469	5055	5533	6100	5873	13143	4533	4924	5600	4414	5850	5773	5327	5521	5612	5023	74
M	536	6025	5667	4460	9947	4039	4793	4870	4809	5007	5652	5231	4802	5701	5193	6353	4790	4345	4489	5540	5352	5121	4589	2385
N	2646	4274	6178	5383	4643	4976	6116	4598	4977	4716	6663	5520	11908	5662	4666	4209	4039	5283	4974	5959	5819	3796	6133	107
O	630	5518	5471	5925	12604	6490	4708	5914	4749	5383	6384	6176	5065	5355	6650	5504	5889	5432	6041	5867	6844	5041	6956	2619
P	2769	7027	5888	1577	3774	2597	4039	4276	3142	3399	4410	3809	4681	3482	5841	6002	5187	6481	5953	5355	6513	5939	6694	179
Plate information
Plate	Repeat	Barcode	Measured height	Chamber temperature at start	Chamber temperature at end	Humidity at start	Humidity at end	Ambient temperature at start	Ambient temperature at end	Group	Label	ScanX	ScanY	Measinfo	Kinetics	Measurement date
1	1	=""	14.9	24.04	23.96	36.8	36.6	23.21	23.33	1	Lilly FRET(1)	0	0	De=2nd Ex=Top Em=Top Wdw=1 (142)	0	20-03-24 14:20:30
Background information
Plate	Label	Result	Signal	Flashes/Time	Meastime	MeasInfo
1	Lilly FRET	0	77	20	00:00:00.000	De=1st Ex=Top Em=Top Wdw=1 (14)
1	Lilly FRET	0	41	5	00:00:00.000	De=2nd Ex=Top Em=Top Wdw=1 (142)
Results for Lilly FRET(1) - channel 2 window 1 (Counts)
	01	02	03	04	05	06	07	08	09	10	11	12	13	14	15	16	17	18	19	20	21	22	23	24
A	48613	138526	137315	137636	133395	132114	133111	135913	134162	133191	133909	134399	134334	134187	135830	131800	134831	134760	134264	134616	132017	137081	135609	132522
B	137387	133910	131765	130794	133489	132379	132181	136061	133942	129806	134267	134356	129447	132958	128312	136346	133349	133290	134338	131197	133676	133635	133032	4377
C	11917	132589	128522	127491	128590	128665	129776	130229	130821	130888	130271	129951	130161	131598	128744	129707	130467	130622	129563	129959	130090	130673	131022	129839
D	132218	132237	132408	134073	129989	130614	131459	132682	130554	138500	130654	130937	127672	129925	131129	129664	129803	131385	128722	131176	128889	129701	134232	4243
E	7645	132653	129947	132904	129405	131233	131057	130369	128585	129895	128655	129694	128000	127743	129106	129214	128628	129226	128016	128684	128227	130008	131033	129172
F	128556	131203	129382	128659	107247	128672	127478	129969	128603	127366	126394	127183	123693	125366	128305	128033	125836	126742	127404	126041	125787	127536	127608	2381
G	6296	136113	134896	134016	131684	134928	134829	134631	132831	132164	132517	140041	132471	131709	139622	131777	131928	131484	130718	130617	131455	131164	132122	131847
H	133559	134252	133292	137969	140741	132778	132885	133545	132532	132118	140689	133779	126669	141908	141197	130295	130279	130255	129646	130203	129345	129527	131061	2642
I	10665	134626	131859	131590	129116	131687	131535	129836	131327	129501	137595	128980	128186	128016	128564	129245	128399	128024	126551	127714	127861	128354	130248	129028
J	133603	133971	130885	131228	130782	130593	131577	128398	128433	129223	128785	130538	137116	126976	127213	128056	127781	126214	128564	125525	128008	127533	128062	2446
K	11005	134940	130472	128645	127904	128810	128708	129570	129932	129928	127349	128511	128144	126766	128096	127358	127809	126982	126261	125269	128313	127204	128524	127843
L	133057	140696	132284	130058	126940	128746	130627	129358	129500	128929	127446	128743	125625	125754	129102	127963	128845	128245	126719	125204	126087	128925	129633	3665
M	24603	134023	133361	129880	128308	129376	129021	129017	128944	128970	128027	127626	128794	126920	126184	127672	126140	125057	127295	124471	125881	126079	126097	126299
N	134867	134105	134349	132901	132501	132039	141541	130985	131099	131145	129962	131398	125498	132784	138594	129973	129481	127635	130461	129325	127609	128508	129920	5554
O	31714	143030	138786	139624	138209	133460	137810	135076	135188	135703	135631	133706	135272	130008	136956	137082	133320	133999	132376	132177	136579	134658	136657	134097
P	140312	138360	138804	61101	74416	80362	87725	110841	82577	83627	107482	95553	95882	86179	135312	130935	132006	131718	131575	127808	130209	127716	132464	11223
Basic assay information
Assay ID:				19266
Assay Started:				20-03-24 14:14:57
Assay Finished:				20-03-24 14:20:38
Assay Exported:				20-03-24 14:20:38
Protocol ID:				100202
Protocol Name:				Lilly FRET_384
Serial#:				="1040204"
Protocol information
Protocol:
Protocol name				Lilly FRET_384
Number of assay repeats				1
Start assay repeat each				N/A
Number of plate repeats				1
Start plate repeat each				N/A
Is label meas. height used				Yes
Height of measurement				Defined in label
Is gripper height used				No
Mode of measurement				By Columns bi-directional
Rotated plate				No
Soft move				No
Protocol notes
Plate type:
Name of the plate type				384 OptiPlate
Number of rows				16
Number of columns				24
Number of the wells in the plate				384
Height of the plate				14.35 mm
Coordinates of corners:
384 OptiPlate + Lilly FRET
12.1 mm x------------------------------------------------------- x 115.6 mm
9 mm 9 mm
12.1 mm x------------------------------------------------------- x 115.6 mm
76.5 mm 76.5 mm
Platemap:
Plate				1
Group				1
	01	02	03	04	05	06	07	08	09	10	11	12	13	14	15	16	17	18	19	20	21	22	23	24
A	-	-	-	-	-	-	-	-	-	-	-	-	-	-	-	-	-	-	-	-	-	-	-	-
B	-	-	-	-	-	-	-	-	-	-	-	-	-	-	-	-	-	-	-	-	-	-	-	-
C	-	-	-	-	-	-	-	-	-	-	-	-	-	-	-	-	-	-	-	-	-	-	-	-
D	-	-	-	-	-	-	-	-	-	-	-	-	-	-	-	-	-	-	-	-	-	-	-	-
E	-	-	-	-	-	-	-	-	-	-	-	-	-	-	-	-	-	-	-	-	-	-	-	-
F	-	-	-	-	-	-	-	-	-	-	-	-	-	-	-	-	-	-	-	-	-	-	-	-
G	-	-	-	-	-	-	-	-	-	-	-	-	-	-	-	-	-	-	-	-	-	-	-	-
H	-	-	-	-	-	-	-	-	-	-	-	-	-	-	-	-	-	-	-	-	-	-	-	-
I	-	-	-	-	-	-	-	-	-	-	-	-	-	-	-	-	-	-	-	-	-	-	-	-
J	-	-	-	-	-	-	-	-	-	-	-	-	-	-	-	-	-	-	-	-	-	-	-	-
K	-	-	-	-	-	-	-	-	-	-	-	-	-	-	-	-	-	-	-	-	-	-	-	-
L	-	-	-	-	-	-	-	-	-	-	-	-	-	-	-	-	-	-	-	-	-	-	-	-
M	-	-	-	-	-	-	-	-	-	-	-	-	-	-	-	-	-	-	-	-	-	-	-	-
N	-	-	-	-	-	-	-	-	-	-	-	-	-	-	-	-	-	-	-	-	-	-	-	-
O	-	-	-	-	-	-	-	-	-	-	-	-	-	-	-	-	-	-	-	-	-	-	-	-
P	-	-	-	-	-	-	-	-	-	-	-	-	-	-	-	-	-	-	-	-	-	-	-	-
- - Undefined
Calculations:
Plate				1
Formula index				Calc 1
Formula name				Label ratio
Formula				Label ratio where X = Lilly FRET(1) channel 1 window 1 Y = Lilly FRET(1) channel 2 window 1
Auto export parameters:
Export format				Plate2
Include basic assay information				Yes
Place assay information at				End of file
Include basic plate information				Yes
Place plate information at				Beginning of plate
Include protocol information				Yes
Protocol info level				Large
Include error and warning information				Yes
Include background information				Yes
Add plate number to the file name				Yes
Each plate to separate file				No
Field separator to use				System
File name format				<DefaultDataFolder>\<Date>\<ProtocolName>_<AssayID>.csv
Operations:
Plate 1
Group 1
Measurement
Label				Lilly FRET(1)
Labels:
Lilly FRET				6000025
Light source				Laser
Top mirror				LANCE/DELFIA Bias
Bottom mirror				N/A
Exc. filter				N/A
Using of excitation filter				Top
Ems. filter				APC 665
Using of emission filter				Top
2nd ems. filter				Europium 615
Using of 2nd emission filter				Top
Measurement height				7.3 mm
Cycle				16600
Delay				30
Number of flashes				20
Number of flashes for 2nd detector				5
Number of sequence windows				1
Total time of windows				500
Excitation light				100%
Reference excitation light				100%
Reference AD gain				4
Reference signal				323509
Last edited				13-06-14 09:17:06
Last edited by				EnVision
Factory preset				No
Filters:
APC 665				205
Filter type				Emission
Description				M665 CWL=665nm BW=7 5nm Tmin=75%
Used with				Luminescence DELFIA - Time-resolved Fluorescence Fluorescence Intensity LANCE - Time-resolved Fluorescence
Last edited				26-02-19 14:51:38
Last edited by				Installation
Factory preset				Yes
Europium 615				203
Filter type				Emission
Description				M615 CWL=615nm BW=8 5nm Tmin=80%
Used with				Luminescence DELFIA - Time-resolved Fluorescence Fluorescence Intensity LANCE - Time-resolved FluorescenceLuminescence Absorbance DELFIA - Time-resolved Fluorescence Fluorescence Intensity LANCE - Time-resolved Fluorescence
Last edited				26-02-19 14:51:38
Last edited by				Installation
Factory preset				Yes
Mirror modules:
LANCE/DELFIA Bias				445
Used by				Top
Dual				No
Bias				Yes
Description				D400
Used with				Luminescence DELFIA - Time-resolved Fluorescence Fluorescence Intensity LANCE - Time-resolved Fluorescence
Last edited				26-02-19 14:51:38
Last edited by				Installation
Factory preset				Yes
Instrument:
Serial number				1040204
Nickname				EnVision
Normalization:
Notifications for plate 1 repeat 1:
WARNING: Plate height defined in the plate editor does not match the actual plate height. Measured height is 14.90 mm. Plate editor height is 14.35 mm. The results may be affected.
Exported with EnVision Workstation version 1.14.3049.528
