## Supplementary material for "Genome-wide arrayed CRISPR activation screen for prion protein modulators": Plate_LXXXII_B.csv

Plate information
Plate	Repeat	Barcode	Measured height	Chamber temperature at start	Chamber temperature at end	Humidity at start	Humidity at end	Ambient temperature at start	Ambient temperature at end	Formula	Measurement date
1	1	=""	N/A	N/A	N/A	N/A	N/A	N/A	N/A	Calc 1: Label ratio = X / Y where X = Lilly FRET(1) channel 1 window 1 Y = Lilly FRET(1) channel 2 window 1	20-03-24 14:26:13
Background information
Plate	Label	Result	Signal	Flashes/Time	Meastime	MeasInfo
1	Lilly FRET	0	131	20	00:00:00.000	De=1st Ex=Top Em=Top Wdw=1 (14)
1	Lilly FRET	0	64	5	00:00:00.000	De=2nd Ex=Top Em=Top Wdw=1 (142)
Calculated results: Calc 1: Label ratio = X / Y where X = Lilly FRET(1) channel 1 window 1 Y = Lilly FRET(1) channel 2 window 1
	01	02	03	04	05	06	07	08	09	10	11	12	13	14	15	16	17	18	19	20	21	22	23	24
A	0.0289017341	0.05325401834	0.03838758172	0.03737394958	0.06626771654	0.05999076096	0.0605378344	0.04235382049	0.04056045128	0.05644970743	0.06224572257	0.0587317585	0.074248988	0.07129322099	0.05498024302	0.05308804761	0.07265718296	0.06518638367	0.04674648771	0.05857056972	0.05278405677	0.03346988275	0.04967968936	0.02041489698
B	0.01817470082	0.0508132385	0.04224846321	0.04982912113	0.03876056657	0.03225761052	0.04965899702	0.03568867328	0.05046142309	0.05976355252	0.0353786506	0.04925748486	0.11355175253	0.04316822955	0.05119021497	0.04373088902	0.03761817135	0.0517827005	0.05228599742	0.03252015319	0.04660847337	0.05573604132	0.04451709557	0.02875264271
C	1.33333333333	0.04520377035	0.0368974051	0.05463560534	0.0793886633	0.03452263922	0.04826577669	0.04382816826	0.0482951905	0.06173405108	0.04747005762	0.05207715677	0.03976093935	0.03776450413	0.04246239893	0.05346567748	0.05724379078	0.04900406694	0.06343245564	0.0502247567	0.05660130624	0.0434206621	0.05056742443	0.0211813733
D	0.01779126015	0.0450656901	0.05131329345	0.05170864978	0.03677138587	0.05303263209	0.04999070007	0.05290357577	0.04406786969	0.04565063984	0.03248359451	0.05712225605	0.10805062533	0.0516595368	0.05896373057	0.04555639081	0.03198886319	0.04721478053	0.05171983682	0.05112717553	0.05545035523	0.04925317592	0.0301705065	0.10194174757
E	0.07100591716	0.04064015519	0.03703000241	0.04419155578	0.08525173869	0.05061733852	0.05119307435	0.04102021977	0.04301351937	0.05109027705	0.04941437483	0.05296530866	0.03868449794	0.04857677305	0.0357050491	0.03844753135	0.04616551191	0.04740111391	0.05365688128	0.05065131598	0.05178109686	0.04341111874	0.0443605334	0.02006508
F	0.01769513046	0.05342310503	0.04520567281	0.05055912443	0.03867515122	0.04250897552	0.04957427657	0.03951385801	0.04617311003	0.04311835473	0.03633381269	0.04483485065	0.09730528658	0.04669042236	0.04789095317	0.04182469918	0.05153749723	0.04896916895	0.05252077314	0.05076791178	0.05398314158	0.05050118831	0.03632767852	0.69047619048
G	0.05003523608	0.04251658706	0.03860160756	0.04173909265	0.09107428563	0.03800606294	0.04692824873	0.03860235362	0.04779709194	0.0501549342	0.03984587983	0.03680751445	0.03562674487	0.04860049995	0.0419096635	0.04883695373	0.05862513848	0.03930247671	0.06431695395	0.04282923805	0.04433605125	0.04543829309	0.05028109267	0.02018211174
H	0.01789691085	0.04151805133	0.04241891561	0.04288393954	0.03802493909	0.03740724132	0.04449986306	0.05051956345	0.05205908618	0.03883424461	0.04171271522	0.03874031675	0.09335734902	0.04484709414	0.04575220914	0.03465335698	0.04200415897	0.046593573	0.04228114677	0.04595257922	0.04634754136	0.05902399529	0.04087662598	0.03404255319
I	0.07192807193	0.03727083865	0.03301743909	0.04978287729	0.09812918122	0.04157038749	0.04622784623	0.04861479517	0.04792839292	0.03641935969	0.04289162318	0.04703465906	0.03613788403	0.05083579294	0.0422708008	0.05756311226	0.05014201133	0.04837251356	0.0504168378	0.04834037284	0.04538703606	0.04381611933	0.04036491889	0.02001588798
J	0.01791976512	0.04192932611	0.04252747968	0.03899492666	0.03626473255	0.04759492205	0.03450168355	0.04492787014	0.04958201211	0.04906911048	0.07068941147	0.04068053441	0.09242389563	0.04503414489	0.04912000241	0.03911195582	0.04468729009	0.04568000238	0.04719576085	0.04705438234	0.03918250064	0.05050753294	0.03953413906	0.02656191545
K	0.05990338164	0.04704840614	0.04173481265	0.04205731666	0.0832480809	0.04497035249	0.05584614809	0.03012741929	0.04739571389	0.03136993406	0.0457273155	0.03550080295	0.03735797471	0.04193096131	0.05460745657	0.03280184638	0.0465926162	0.04845212875	0.0521653906	0.04500717883	0.04469014979	0.04418417163	0.04543056142	0.01937478427
L	0.01751844643	0.04666540577	0.06230641201	0.03140602232	0.03716358947	0.04665221686	0.04985979736	0.04543413065	0.04119934369	0.04802308457	0.05204946137	0.04991574778	0.09033848913	0.03851553166	0.04231082795	0.04549186446	0.03751801608	0.0525753398	0.04901423877	0.04333882612	0.04724765206	0.04798455876	0.04176827222	0.02519777322
M	0.03138528139	0.05013079209	0.04378116804	0.03744674545	0.08697274824	0.03245292046	0.04034303931	0.04116250141	0.04148990583	0.04477199378	0.0495878805	0.04499298911	0.03870255454	0.04993198608	0.04634858218	0.05417451777	0.04100149829	0.03795472042	0.03915906977	0.04722904723	0.04442264784	0.04190204327	0.03828384319	0.01938306683
N	0.01760787765	0.03413823693	0.05047037217	0.04283732352	0.03621978877	0.04101745963	0.04597897552	0.03620660894	0.03754487586	0.03760522563	0.05624439683	0.04375234292	0.09939777593	0.04294591062	0.03402928832	0.03466976123	0.03220250245	0.04531733454	0.0404399528	0.04888749842	0.04686618579	0.03143721499	0.04995245498	0.03740374037
O	0.03031031994	0.04241176941	0.04137845939	0.04540184509	0.09192247822	0.05097984671	0.03317624204	0.04626282221	0.03759138795	0.04165852458	0.04948728406	0.04782020586	0.03718876434	0.04404495038	0.05017204364	0.04269651315	0.04634221267	0.04359568753	0.04939085588	0.04577179264	0.05155356881	0.03926165513	0.05402678474	0.01984657407
P	0.01810848105	0.05580729262	0.04783109845	0.03703783396	0.0684764407	0.04062834702	0.06265219484	0.04942330929	0.05121538406	0.05466152999	0.05088278657	0.05162026808	0.06670385719	0.05338306514	0.04617681717	0.04891140948	0.04418853776	0.05765207685	0.05278706479	0.04367832936	0.05094398559	0.05004758943	0.05438432563	0.02238430584
Plate information
Plate	Repeat	Barcode	Measured height	Chamber temperature at start	Chamber temperature at end	Humidity at start	Humidity at end	Ambient temperature at start	Ambient temperature at end	Group	Label	ScanX	ScanY	Measinfo	Kinetics	Measurement date
1	1	=""	14.85	23.94	23.96	36.5	36.5	23.21	23.43	1	Lilly FRET(1)	0	0	De=1st Ex=Top Em=Top Wdw=1 (14)	0	20-03-24 14:26:13
Background information
Plate	Label	Result	Signal	Flashes/Time	Meastime	MeasInfo
1	Lilly FRET	0	131	20	00:00:00.000	De=1st Ex=Top Em=Top Wdw=1 (14)
1	Lilly FRET	0	64	5	00:00:00.000	De=2nd Ex=Top Em=Top Wdw=1 (142)
Results for Lilly FRET(1) - channel 1 window 1 (Counts)
	01	02	03	04	05	06	07	08	09	10	11	12	13	14	15	16	17	18	19	20	21	22	23	24
A	100	7511	5490	5337	9468	8571	8658	6120	5781	8123	8935	8508	10455	10196	7778	7529	10404	9186	6485	8281	7379	4747	7088	2908
B	2600	7173	6000	7086	5484	4584	7092	5076	7267	8437	5037	7012	15586	6072	7232	6164	5356	7333	7334	4611	6637	7909	6359	68
C	56	6268	5099	7526	11007	4776	6667	6094	6755	8624	6615	7114	5462	5197	5861	7358	7940	6832	8716	6905	7791	5998	7018	2887
D	2387	6116	7033	6965	5019	7245	6988	7217	6132	6275	4465	7843	14428	7004	7966	6242	4343	6468	7049	6924	7555	6750	4091	42
E	60	5447	5069	5988	11780	6871	7037	5510	5851	6790	6860	7075	5065	6700	4832	5173	6210	6349	7748	6828	7069	5819	5968	2670
F	2358	7165	6085	6800	5160	5707	6719	5332	6195	5860	4851	5959	12772	6237	6282	5624	6989	6520	7035	6869	7160	6736	4831	29
G	71	5857	5374	5763	12580	5228	6596	5314	6558	6879	5481	5102	4811	6902	5749	6666	8361	5443	8750	5942	6090	6227	6851	2775
H	2435	5727	5888	5967	5306	5172	6174	6962	7112	5334	5737	5286	12906	6215	6239	4749	5777	6400	5734	6291	6398	8019	5603	56
I	72	5113	4578	6890	13260	5613	6247	6598	6463	5086	5811	6366	4878	7165	5685	7780	7097	6527	6997	6558	6173	5960	5482	2696
J	2417	5667	5877	5365	4920	6576	4652	6045	6708	6618	9502	5423	12114	6067	6514	5227	6187	6152	6297	6357	5209	6782	5309	71
K	62	6376	5665	5697	11311	6037	7463	4055	6407	4234	6317	4775	5001	5533	7174	4349	6141	6381	7079	6050	5982	5919	6027	2582
L	2322	6415	8348	4246	5014	6328	6668	6272	5499	6424	7059	6754	11687	5158	5605	6095	5050	7036	6623	5865	6379	6414	5601	86
M	116	6765	5926	5054	11652	4341	5391	5460	5516	5993	6684	5840	5083	6644	6082	7159	5391	5078	5262	6401	5933	5578	5121	2565
N	2321	4541	6733	5774	4839	5502	6189	4775	4978	4905	7403	5719	12907	5619	4443	4571	4244	6005	5346	6563	6231	4219	6619	68
O	126	5832	5701	6383	12460	6964	4611	6296	5224	5756	6795	6611	5129	6032	6824	5787	6336	5924	6742	6322	7035	5426	7443	2732
P	2559	7599	6681	5164	9487	5690	8722	6749	7111	7449	7006	7009	9207	7242	6309	6670	6105	7799	7326	5961	7013	6678	7450	89
Plate information
Plate	Repeat	Barcode	Measured height	Chamber temperature at start	Chamber temperature at end	Humidity at start	Humidity at end	Ambient temperature at start	Ambient temperature at end	Group	Label	ScanX	ScanY	Measinfo	Kinetics	Measurement date
1	1	=""	14.85	23.94	23.96	36.5	36.5	23.21	23.43	1	Lilly FRET(1)	0	0	De=2nd Ex=Top Em=Top Wdw=1 (142)	0	20-03-24 14:26:13
Background information
Plate	Label	Result	Signal	Flashes/Time	Meastime	MeasInfo
1	Lilly FRET	0	131	20	00:00:00.000	De=1st Ex=Top Em=Top Wdw=1 (14)
1	Lilly FRET	0	64	5	00:00:00.000	De=2nd Ex=Top Em=Top Wdw=1 (142)
Results for Lilly FRET(1) - channel 2 window 1 (Counts)
	01	02	03	04	05	06	07	08	09	10	11	12	13	14	15	16	17	18	19	20	21	22	23	24
A	3460	141041	143015	142800	142875	142872	143018	144497	142528	143898	143544	144862	140810	143015	141469	141821	143193	140919	138727	141385	139796	141829	142674	142445
B	143056	141164	142017	142206	141484	142106	142814	142230	144011	141173	142374	142354	137259	140659	141277	140953	142378	141611	140267	141789	142399	141901	142844	2365
C	42	138661	138194	137749	138647	138344	138131	139043	139869	139696	139351	136605	137371	137616	138028	137621	138705	139417	137406	137482	137647	138137	138785	136299
D	134167	135713	137060	134697	136492	136614	139786	136418	139149	137457	137454	137302	133530	135580	135100	137017	135766	136991	136292	135427	136248	137047	135596	412
E	845	134030	136889	135501	138179	135744	137460	134324	136027	132902	138826	133578	130931	137926	135331	134547	134516	133942	144399	134804	136517	134044	134534	133067
F	133257	134118	134607	134496	133419	134254	135534	134940	134169	135905	133512	132910	131257	133582	131173	134466	135610	133145	133947	135302	132634	133383	132984	42
G	1419	137758	139217	138072	138129	137557	140555	137660	137205	137155	137555	138613	135039	142015	137176	136495	142618	138490	136045	138737	137360	137043	136254	137498
H	136057	137940	138806	139143	139540	138262	138742	137808	136614	137353	137536	136447	138243	138582	136365	137043	137534	137358	135616	136902	138044	135860	137071	1645
I	1001	137185	138654	138401	135128	135024	135135	135720	134847	139651	135481	135347	134983	140944	134490	135156	141538	134932	138783	135663	136008	136023	135811	134693
J	134879	135156	138193	137582	135669	138166	134834	134549	135291	134871	134419	133307	131070	134720	132614	133642	138451	134676	133423	135099	132942	134277	134289	2673
K	1035	135520	135738	135458	135871	134244	133635	134595	135181	134970	138145	134504	133867	131955	131374	132584	131802	131697	135703	134423	133855	133962	132664	133266
L	132546	137468	133983	135197	134917	135642	133735	138046	133473	133769	135621	135308	129369	133920	132472	133980	134602	133827	135124	135329	135012	133668	134097	3413
M	3696	134947	135355	134965	133973	133763	133629	132645	132948	133856	134791	129798	131335	133061	131223	132147	131483	133791	134375	135531	133558	133120	133764	132332
N	131816	133018	133405	134789	133601	134138	134605	131882	132588	130434	131622	130713	129852	130839	130564	131844	131791	132510	132196	134247	132953	134204	132506	1818
O	4157	137509	137777	140589	135549	136603	138985	136092	138968	138171	137308	138247	137918	136951	136012	135538	136722	135885	136503	138120	136460	138201	137765	137656
P	141315	136165	139679	139425	138544	140050	139213	136555	138845	136275	137689	135780	138028	135661	136627	136369	138158	135277	138784	136475	137661	133433	136988	3976
Basic assay information
Assay ID:				19267
Assay Started:				20-03-24 14:21:18
Assay Finished:				20-03-24 14:26:20
Assay Exported:				20-03-24 14:26:21
Protocol ID:				100202
Protocol Name:				Lilly FRET_384
Serial#:				="1040204"
Protocol information
Protocol:
Protocol name				Lilly FRET_384
Number of assay repeats				1
Start assay repeat each				N/A
Number of plate repeats				1
Start plate repeat each				N/A
Is label meas. height used				Yes
Height of measurement				Defined in label
Is gripper height used				No
Mode of measurement				By Columns bi-directional
Rotated plate				No
Soft move				No
Protocol notes
Plate type:
Name of the plate type				384 OptiPlate
Number of rows				16
Number of columns				24
Number of the wells in the plate				384
Height of the plate				14.35 mm
Coordinates of corners:
384 OptiPlate + Lilly FRET
12.1 mm x------------------------------------------------------- x 115.6 mm
9 mm 9 mm
12.1 mm x------------------------------------------------------- x 115.6 mm
76.5 mm 76.5 mm
Platemap:
Plate				1
Group				1
	01	02	03	04	05	06	07	08	09	10	11	12	13	14	15	16	17	18	19	20	21	22	23	24
A	-	-	-	-	-	-	-	-	-	-	-	-	-	-	-	-	-	-	-	-	-	-	-	-
B	-	-	-	-	-	-	-	-	-	-	-	-	-	-	-	-	-	-	-	-	-	-	-	-
C	-	-	-	-	-	-	-	-	-	-	-	-	-	-	-	-	-	-	-	-	-	-	-	-
D	-	-	-	-	-	-	-	-	-	-	-	-	-	-	-	-	-	-	-	-	-	-	-	-
E	-	-	-	-	-	-	-	-	-	-	-	-	-	-	-	-	-	-	-	-	-	-	-	-
F	-	-	-	-	-	-	-	-	-	-	-	-	-	-	-	-	-	-	-	-	-	-	-	-
G	-	-	-	-	-	-	-	-	-	-	-	-	-	-	-	-	-	-	-	-	-	-	-	-
H	-	-	-	-	-	-	-	-	-	-	-	-	-	-	-	-	-	-	-	-	-	-	-	-
I	-	-	-	-	-	-	-	-	-	-	-	-	-	-	-	-	-	-	-	-	-	-	-	-
J	-	-	-	-	-	-	-	-	-	-	-	-	-	-	-	-	-	-	-	-	-	-	-	-
K	-	-	-	-	-	-	-	-	-	-	-	-	-	-	-	-	-	-	-	-	-	-	-	-
L	-	-	-	-	-	-	-	-	-	-	-	-	-	-	-	-	-	-	-	-	-	-	-	-
M	-	-	-	-	-	-	-	-	-	-	-	-	-	-	-	-	-	-	-	-	-	-	-	-
N	-	-	-	-	-	-	-	-	-	-	-	-	-	-	-	-	-	-	-	-	-	-	-	-
O	-	-	-	-	-	-	-	-	-	-	-	-	-	-	-	-	-	-	-	-	-	-	-	-
P	-	-	-	-	-	-	-	-	-	-	-	-	-	-	-	-	-	-	-	-	-	-	-	-
- - Undefined
Calculations:
Plate				1
Formula index				Calc 1
Formula name				Label ratio
Formula				Label ratio where X = Lilly FRET(1) channel 1 window 1 Y = Lilly FRET(1) channel 2 window 1
Auto export parameters:
Export format				Plate2
Include basic assay information				Yes
Place assay information at				End of file
Include basic plate information				Yes
Place plate information at				Beginning of plate
Include protocol information				Yes
Protocol info level				Large
Include error and warning information				Yes
Include background information				Yes
Add plate number to the file name				Yes
Each plate to separate file				No
Field separator to use				System
File name format				<DefaultDataFolder>\<Date>\<ProtocolName>_<AssayID>.csv
Operations:
Plate 1
Group 1
Measurement
Label				Lilly FRET(1)
Labels:
Lilly FRET				6000025
Light source				Laser
Top mirror				LANCE/DELFIA Bias
Bottom mirror				N/A
Exc. filter				N/A
Using of excitation filter				Top
Ems. filter				APC 665
Using of emission filter				Top
2nd ems. filter				Europium 615
Using of 2nd emission filter				Top
Measurement height				7.3 mm
Cycle				16600
Delay				30
Number of flashes				20
Number of flashes for 2nd detector				5
Number of sequence windows				1
Total time of windows				500
Excitation light				100%
Reference excitation light				100%
Reference AD gain				4
Reference signal				323509
Last edited				13-06-14 09:17:06
Last edited by				EnVision
Factory preset				No
Filters:
APC 665				205
Filter type				Emission
Description				M665 CWL=665nm BW=7 5nm Tmin=75%
Used with				Luminescence DELFIA - Time-resolved Fluorescence Fluorescence Intensity LANCE - Time-resolved Fluorescence
Last edited				26-02-19 14:51:38
Last edited by				Installation
Factory preset				Yes
Europium 615				203
Filter type				Emission
Description				M615 CWL=615nm BW=8 5nm Tmin=80%
Used with				Luminescence DELFIA - Time-resolved Fluorescence Fluorescence Intensity LANCE - Time-resolved FluorescenceLuminescence Absorbance DELFIA - Time-resolved Fluorescence Fluorescence Intensity LANCE - Time-resolved Fluorescence
Last edited				26-02-19 14:51:38
Last edited by				Installation
Factory preset				Yes
Mirror modules:
LANCE/DELFIA Bias				445
Used by				Top
Dual				No
Bias				Yes
Description				D400
Used with				Luminescence DELFIA - Time-resolved Fluorescence Fluorescence Intensity LANCE - Time-resolved Fluorescence
Last edited				26-02-19 14:51:38
Last edited by				Installation
Factory preset				Yes
Instrument:
Serial number				1040204
Nickname				EnVision
Normalization:
Notifications for plate 1 repeat 1:
WARNING: Plate height defined in the plate editor does not match the actual plate height. Measured height is 14.85 mm. Plate editor height is 14.35 mm. The results may be affected.
Exported with EnVision Workstation version 1.14.3049.528
