## Supplementary material for "Genome-wide arrayed CRISPR activation screen for prion protein modulators": Plate_LXXXIII_A.csv

Plate information
Plate	Repeat	Barcode	Measured height	Chamber temperature at start	Chamber temperature at end	Humidity at start	Humidity at end	Ambient temperature at start	Ambient temperature at end	Formula	Measurement date
1	1	=""	N/A	N/A	N/A	N/A	N/A	N/A	N/A	Calc 1: Label ratio = X / Y where X = Lilly FRET(1) channel 1 window 1 Y = Lilly FRET(1) channel 2 window 1	20-03-24 14:37:10
Background information
Plate	Label	Result	Signal	Flashes/Time	Meastime	MeasInfo
1	Lilly FRET	0	69	20	00:00:00.000	De=1st Ex=Top Em=Top Wdw=1 (14)
1	Lilly FRET	0	42	5	00:00:00.000	De=2nd Ex=Top Em=Top Wdw=1 (142)
Calculated results: Calc 1: Label ratio = X / Y where X = Lilly FRET(1) channel 1 window 1 Y = Lilly FRET(1) channel 2 window 1
	01	02	03	04	05	06	07	08	09	10	11	12	13	14	15	16	17	18	19	20	21	22	23	24
A	0.02067288204	0.06088053715	0.03624287001	0.04378192668	0.0574268276	0.03117739639	0.0385328093	0.04024059341	0.03974457368	0.04274818365	0.05161626301	0.04411675096	0.06684530652	0.03889133896	0.04047475962	0.04751517522	0.05534289432	0.04765839186	0.04979139801	0.04894909204	0.03786200075	0.04695542906	0.0464526514	0.02058499186
B	0.01802853533	0.03383077097	0.02692844599	0.04270430368	0.03354711767	0.03650864045	0.04119799634	0.03894298675	0.04705051961	0.0407484729	0.03974680147	0.04129892519	0.11095409653	0.04541788829	0.04737630721	0.03734590009	0.02889404279	0.04184655003	0.03719247027	0.04748117244	0.05171784737	0.04031955028	0.04330291281	0.02245706737
C	0.11300639659	0.02447194139	0.03723834233	0.0367771068	0.098277481	0.0504250702	0.03349489421	0.03026007306	0.03618520734	0.04595724148	0.03834107861	0.03711398399	0.03594892773	0.03614430076	0.04315843382	0.02964089656	0.03724280322	0.05048224753	0.04061178154	0.0403756015	0.06181450986	0.04708342798	0.04747687714	0.0188435883
D	0.01722073158	0.04367205473	0.03454218205	0.04242864239	0.03528490661	0.04037740766	0.04234200373	0.03630939277	0.04129980658	0.04387427936	0.03971714246	0.04230058988	0.10578201588	0.03591106852	0.0472316227	0.03983353151	0.02908370848	0.03906117214	0.04074438049	0.04164950056	0.03690505895	0.0404257947	0.04343263346	0.01575882151
E	0.01948503827	0.04275960647	0.03931804255	0.04047758615	0.10145053486	0.03855423566	0.05951361535	0.05014787487	0.02961149961	0.04417192154	0.03988815384	0.04586975507	0.03650582623	0.04544120193	0.04548709193	0.06476916534	0.03666679713	0.03444379505	0.04130393491	0.04674114875	0.04018764169	0.04797530077	0.03561660817	0.01819915205
F	0.01710734623	0.03756220443	0.04292954931	0.03427488005	0.03436519524	0.04046472177	0.03877833223	0.04147411841	0.04475604159	0.03682763913	0.03567136501	0.04249376716	0.10074998775	0.04281352516	0.0442766767	0.05496197674	0.04224704857	0.04425640376	0.03132062769	0.04603305917	0.0305715128	0.04944218056	0.03994045556	0.01732975348
G	0.01819075713	0.03904470226	0.03985722784	0.03540484574	0.08526806171	0.02608682947	0.04447572721	0.04150208077	0.05622139566	0.03521927696	0.04175202568	0.03548699344	0.03637344846	0.04157567807	0.04532371874	0.04252273108	0.06060026764	0.04084105873	0.03609605921	0.03383733175	0.04177167387	0.03720511657	0.03520307092	0.02033825733
H	0.01731164732	0.03178065817	0.03812815821	0.03579964904	0.0336460439	0.04518953761	0.03739304072	0.05103647144	0.04326915713	0.04283676256	0.03120456584	0.05665228027	0.09748267627	0.03258997302	0.04568547726	0.03601519018	0.03916602907	0.04575425191	0.04316799878	0.03986387192	0.03358130966	0.04076866566	0.04361317283	0.01898869213
I	0.01990407674	0.06260799014	0.02951199668	0.03152373827	0.10360376847	0.04181648791	0.04421360021	0.03662071458	0.03194583925	0.04643333154	0.0427237251	0.03666572086	0.03682765934	0.04645554752	0.04646708843	0.03052070239	0.04551268794	0.04399920832	0.05037949195	0.08212272078	0.046748031	0.0333523463	0.04135966054	0.01934096309
J	0.01696616729	0.0325785178	0.03895691012	0.02689385684	0.03547241119	0.03880250183	0.04222770425	0.03607065338	0.04286384651	0.04152801099	0.03589486279	0.0369518918	0.09852053236	0.05715678084	0.03915648478	0.02966740334	0.03399115106	0.04227364927	0.0357897986	0.04333744961	0.04082966746	0.044383767	0.03406600191	0.02766622044
K	0.02416740348	0.03604834229	0.03858341964	0.0421253191	0.08056303108	0.04136226138	0.0379535768	0.04089106365	0.0451286508	0.04859329017	0.04133407344	0.04288760135	0.03748360289	0.04184829991	0.04373273914	0.04505436785	0.04068520814	0.03739154815	0.04799387243	0.04398195528	0.04771500597	0.03876901917	0.04489095887	0.0188305331
L	0.01714020642	0.04348720763	0.0439424537	0.04786018341	0.03385256195	0.03615070089	0.04944599732	0.0416324061	0.04455308038	0.03766223551	0.0457739235	0.04675810474	0.10204840627	0.04628991132	0.04929857488	0.04589966194	0.02490546458	0.0282777946	0.04231665625	0.0410731494	0.03701692247	0.03482920295	0.04523023755	0.01819164265
M	0.01868297587	0.04210695703	0.02987217171	0.04194888503	0.09311160887	0.03790316126	0.03996242454	0.0514046904	0.03593426716	0.02935518347	0.04580739801	0.02888679108	0.03626320656	0.04558967734	0.03375439719	0.03721383263	0.04773385507	0.03882696661	0.03705312712	0.04397981255	0.03414607453	0.05049747028	0.0660396432	0.01903294224
N	0.01816481208	0.03673189687	0.04916564917	0.04451080329	0.04406862862	0.04020974796	0.04897569746	0.05133628464	0.05077417656	0.04840331908	0.04501165689	0.05130290456	0.10173988983	0.04230438935	0.05175624376	0.05253227718	0.03869754629	0.0435090146	0.03571260896	0.03627007641	0.04772958187	0.03934415852	0.03098001365	0.01358986105
O	0.01662490689	0.03168957391	0.03329282443	0.04003351915	0.09358504673	0.03418233576	0.03759901141	0.03519339091	0.03729261395	0.0364033865	0.03047019254	0.0346897878	0.02957923872	0.04430166485	0.04638038069	0.03486156178	0.04226154746	0.05033267986	0.04826383624	0.03600537738	0.02663202576	0.03368478294	0.04066543438	0.01930192263
P	0.01967979852	0.04132950492	0.02898947569	0.03847724952	0.04167652393	0.03174318865	0.03285984988	0.03662112973	0.04393884403	0.04081309756	0.0406920556	0.03511000193	0.05549202883	0.03956644948	0.04056702913	0.04465277299	0.04292513409	0.04444803496	0.04251129737	0.03934683334	0.04967902067	0.03950246557	0.04261714106	0.01881986699
Plate information
Plate	Repeat	Barcode	Measured height	Chamber temperature at start	Chamber temperature at end	Humidity at start	Humidity at end	Ambient temperature at start	Ambient temperature at end	Group	Label	ScanX	ScanY	Measinfo	Kinetics	Measurement date
1	1	=""	14.9	24.04	23.96	36.5	36.3	23.01	23.43	1	Lilly FRET(1)	0	0	De=1st Ex=Top Em=Top Wdw=1 (14)	0	20-03-24 14:37:10
Background information
Plate	Label	Result	Signal	Flashes/Time	Meastime	MeasInfo
1	Lilly FRET	0	69	20	00:00:00.000	De=1st Ex=Top Em=Top Wdw=1 (14)
1	Lilly FRET	0	42	5	00:00:00.000	De=2nd Ex=Top Em=Top Wdw=1 (142)
Results for Lilly FRET(1) - channel 1 window 1 (Counts)
	01	02	03	04	05	06	07	08	09	10	11	12	13	14	15	16	17	18	19	20	21	22	23	24
A	408	8106	4829	5811	7546	4160	5157	5680	5334	5672	6839	5792	8781	5203	5388	6317	7359	6345	6564	6472	4938	6203	6118	2744
B	2440	4500	3588	5652	4467	4857	5494	5211	6266	5270	5331	5414	14290	6026	6134	4953	3887	5525	4892	6248	6804	5365	5841	119
C	53	3200	4837	4732	12455	6483	4333	3885	4657	5905	4909	4734	4640	4707	5562	3839	4726	6485	5223	5177	7958	6011	6170	2469
D	2272	5771	4510	5552	4687	5268	5520	4783	5338	5761	5156	5658	13445	4647	6113	5159	3760	5056	5224	5358	4733	5237	5670	92
E	168	5624	5069	5248	12841	4943	7645	6579	3811	5709	5107	5830	4668	6037	5781	8224	4684	4420	5219	5991	5123	6169	4597	2348
F	2172	4861	5497	4429	4425	5200	5160	5349	5656	4703	4482	5386	12332	5651	5900	6960	5332	5591	3908	5787	3837	6200	5071	71
G	148	5176	5360	4736	11165	3571	6382	5495	7346	4645	5462	4656	5055	5388	5858	5584	7925	5291	4643	4402	5420	4837	4567	2660
H	2298	4254	5063	4733	4727	5945	4925	6938	5650	5615	4035	7272	12450	4276	5854	4685	5119	5940	5644	5154	4338	5272	5594	89
I	166	8334	3845	4045	14153	5431	5814	4763	5535	6027	5485	4652	4723	5972	5920	3909	5942	5780	6505	10458	5983	4327	5400	2491
J	2214	4283	5024	3455	4693	5143	5529	4703	5572	5441	4650	4806	12466	7389	4993	3799	4356	5502	4638	5580	5309	5803	4414	62
K	164	4671	4992	5660	10268	5237	4871	5248	5816	6192	5287	5411	4772	5280	5574	5747	5218	4801	5890	5372	6038	4961	5706	2385
L	2217	5706	5614	6701	4340	4624	6386	5367	5614	4788	5785	6300	13994	5773	6199	5784	3168	3643	5211	5072	4703	4472	5811	101
M	223	5495	3933	5382	11764	4736	5190	6556	4533	3708	5777	3978	4589	5858	4222	4623	6197	4957	4691	5490	4368	6258	8166	2396
N	2447	4717	6644	5694	5566	4992	6211	6262	6365	6545	5599	6182	12116	5271	6476	6738	5001	5536	4564	4652	6107	4972	3948	89
O	491	4330	4849	5494	12517	4563	5568	4686	5815	4962	3977	4293	3922	5785	6328	4738	5562	6778	6366	4687	3639	4460	5566	2551
P	2735	6175	2435	3391	3171	3190	4474	4970	5811	5417	5600	4727	7522	5180	5443	5830	5682	5777	5635	5118	6485	5183	5700	266
Plate information
Plate	Repeat	Barcode	Measured height	Chamber temperature at start	Chamber temperature at end	Humidity at start	Humidity at end	Ambient temperature at start	Ambient temperature at end	Group	Label	ScanX	ScanY	Measinfo	Kinetics	Measurement date
1	1	=""	14.9	24.04	23.96	36.5	36.3	23.01	23.43	1	Lilly FRET(1)	0	0	De=2nd Ex=Top Em=Top Wdw=1 (142)	0	20-03-24 14:37:10
Background information
Plate	Label	Result	Signal	Flashes/Time	Meastime	MeasInfo
1	Lilly FRET	0	69	20	00:00:00.000	De=1st Ex=Top Em=Top Wdw=1 (14)
1	Lilly FRET	0	42	5	00:00:00.000	De=2nd Ex=Top Em=Top Wdw=1 (142)
Results for Lilly FRET(1) - channel 2 window 1 (Counts)
	01	02	03	04	05	06	07	08	09	10	11	12	13	14	15	16	17	18	19	20	21	22	23	24
A	19736	133146	133240	132726	131402	133430	133834	141151	134207	132684	132497	131288	131363	133783	133120	132947	132971	133135	131830	132219	130421	132104	131704	133301
B	135341	133015	133242	132352	133156	133037	133356	133811	133176	129330	134124	131093	128792	132679	129474	132625	134526	132030	131532	131589	131560	133062	134887	5299
C	469	130762	129893	128667	126733	128567	129363	128387	128699	128489	128035	127553	129072	130228	128874	129517	126897	128461	128608	128221	128740	127667	129958	131026
D	131934	132144	130565	130855	132833	130469	130367	131729	129250	131307	129818	133757	127101	129403	129426	129514	129282	129438	128214	128645	128248	129546	130547	5838
E	8622	131526	128923	129652	126574	128209	128458	131192	128700	129245	128033	127099	127870	132853	127091	126974	127745	128325	126356	128174	127477	128587	129069	129017
F	126963	129412	128047	129220	128764	128507	133064	128972	126374	127703	125647	126748	122402	131991	133253	126633	126210	126332	124774	125714	125509	125399	126964	4097
G	8136	132566	134480	133767	130940	136889	143494	132403	130662	131888	130820	131203	138975	129595	129248	131318	130775	129551	128629	130093	129753	130009	129733	130788
H	132743	133855	132789	132208	140492	131557	131709	135942	130578	131079	129308	128362	127715	131206	128137	130084	130700	129824	130745	129290	129179	129315	128264	4687
I	8340	133114	130286	128316	136607	129877	131498	130063	173262	129799	128383	126876	128246	128553	127402	128077	130557	131366	129120	127346	127984	129736	130562	128794
J	130495	131467	128963	128468	132300	132543	130933	130383	129993	131020	129545	130061	126532	129276	127514	128053	128151	130152	129590	128757	130028	130746	129572	2241
K	6786	129576	129382	134361	127453	126613	128341	128341	128876	127425	127909	126167	127309	126170	127456	127557	128253	128398	122724	122141	126543	127963	127108	126656
L	129345	131211	127758	140012	128203	127909	129151	128914	126007	127130	126382	134736	137131	124714	125744	126014	127201	128829	123143	123487	127050	128398	128476	5552
M	11936	130501	131661	128299	126343	124950	129872	127537	126147	126315	126115	137710	126547	128494	125080	124228	129824	127669	126602	124830	127921	123927	123653	125887
N	134711	128417	135135	127924	126303	124149	126818	121980	125359	135218	124390	120500	119088	124597	125125	128264	129233	127238	127798	128260	127950	126372	127437	6549
O	29534	136638	145647	137235	133750	133490	148089	133150	155929	136306	130521	123754	132593	130582	136437	135909	131609	134664	131900	130175	136640	132404	136873	132163
P	138975	149409	83996	88130	76086	100494	136154	135714	132252	132727	137619	134634	135551	130919	134173	130563	132370	129972	132553	130074	130538	131207	133749	14134
Basic assay information
Assay ID:				19268
Assay Started:				20-03-24 14:32:15
Assay Finished:				20-03-24 14:37:17
Assay Exported:				20-03-24 14:37:17
Protocol ID:				100202
Protocol Name:				Lilly FRET_384
Serial#:				="1040204"
Protocol information
Protocol:
Protocol name				Lilly FRET_384
Number of assay repeats				1
Start assay repeat each				N/A
Number of plate repeats				1
Start plate repeat each				N/A
Is label meas. height used				Yes
Height of measurement				Defined in label
Is gripper height used				No
Mode of measurement				By Columns bi-directional
Rotated plate				No
Soft move				No
Protocol notes
Plate type:
Name of the plate type				384 OptiPlate
Number of rows				16
Number of columns				24
Number of the wells in the plate				384
Height of the plate				14.35 mm
Coordinates of corners:
384 OptiPlate + Lilly FRET
12.1 mm x------------------------------------------------------- x 115.6 mm
9 mm 9 mm
12.1 mm x------------------------------------------------------- x 115.6 mm
76.5 mm 76.5 mm
Platemap:
Plate				1
Group				1
	01	02	03	04	05	06	07	08	09	10	11	12	13	14	15	16	17	18	19	20	21	22	23	24
A	-	-	-	-	-	-	-	-	-	-	-	-	-	-	-	-	-	-	-	-	-	-	-	-
B	-	-	-	-	-	-	-	-	-	-	-	-	-	-	-	-	-	-	-	-	-	-	-	-
C	-	-	-	-	-	-	-	-	-	-	-	-	-	-	-	-	-	-	-	-	-	-	-	-
D	-	-	-	-	-	-	-	-	-	-	-	-	-	-	-	-	-	-	-	-	-	-	-	-
E	-	-	-	-	-	-	-	-	-	-	-	-	-	-	-	-	-	-	-	-	-	-	-	-
F	-	-	-	-	-	-	-	-	-	-	-	-	-	-	-	-	-	-	-	-	-	-	-	-
G	-	-	-	-	-	-	-	-	-	-	-	-	-	-	-	-	-	-	-	-	-	-	-	-
H	-	-	-	-	-	-	-	-	-	-	-	-	-	-	-	-	-	-	-	-	-	-	-	-
I	-	-	-	-	-	-	-	-	-	-	-	-	-	-	-	-	-	-	-	-	-	-	-	-
J	-	-	-	-	-	-	-	-	-	-	-	-	-	-	-	-	-	-	-	-	-	-	-	-
K	-	-	-	-	-	-	-	-	-	-	-	-	-	-	-	-	-	-	-	-	-	-	-	-
L	-	-	-	-	-	-	-	-	-	-	-	-	-	-	-	-	-	-	-	-	-	-	-	-
M	-	-	-	-	-	-	-	-	-	-	-	-	-	-	-	-	-	-	-	-	-	-	-	-
N	-	-	-	-	-	-	-	-	-	-	-	-	-	-	-	-	-	-	-	-	-	-	-	-
O	-	-	-	-	-	-	-	-	-	-	-	-	-	-	-	-	-	-	-	-	-	-	-	-
P	-	-	-	-	-	-	-	-	-	-	-	-	-	-	-	-	-	-	-	-	-	-	-	-
- - Undefined
Calculations:
Plate				1
Formula index				Calc 1
Formula name				Label ratio
Formula				Label ratio where X = Lilly FRET(1) channel 1 window 1 Y = Lilly FRET(1) channel 2 window 1
Auto export parameters:
Export format				Plate2
Include basic assay information				Yes
Place assay information at				End of file
Include basic plate information				Yes
Place plate information at				Beginning of plate
Include protocol information				Yes
Protocol info level				Large
Include error and warning information				Yes
Include background information				Yes
Add plate number to the file name				Yes
Each plate to separate file				No
Field separator to use				System
File name format				<DefaultDataFolder>\<Date>\<ProtocolName>_<AssayID>.csv
Operations:
Plate 1
Group 1
Measurement
Label				Lilly FRET(1)
Labels:
Lilly FRET				6000025
Light source				Laser
Top mirror				LANCE/DELFIA Bias
Bottom mirror				N/A
Exc. filter				N/A
Using of excitation filter				Top
Ems. filter				APC 665
Using of emission filter				Top
2nd ems. filter				Europium 615
Using of 2nd emission filter				Top
Measurement height				7.3 mm
Cycle				16600
Delay				30
Number of flashes				20
Number of flashes for 2nd detector				5
Number of sequence windows				1
Total time of windows				500
Excitation light				100%
Reference excitation light				100%
Reference AD gain				4
Reference signal				323509
Last edited				13-06-14 09:17:06
Last edited by				EnVision
Factory preset				No
Filters:
APC 665				205
Filter type				Emission
Description				M665 CWL=665nm BW=7 5nm Tmin=75%
Used with				Luminescence DELFIA - Time-resolved Fluorescence Fluorescence Intensity LANCE - Time-resolved Fluorescence
Last edited				26-02-19 14:51:38
Last edited by				Installation
Factory preset				Yes
Europium 615				203
Filter type				Emission
Description				M615 CWL=615nm BW=8 5nm Tmin=80%
Used with				Luminescence DELFIA - Time-resolved Fluorescence Fluorescence Intensity LANCE - Time-resolved FluorescenceLuminescence Absorbance DELFIA - Time-resolved Fluorescence Fluorescence Intensity LANCE - Time-resolved Fluorescence
Last edited				26-02-19 14:51:38
Last edited by				Installation
Factory preset				Yes
Mirror modules:
LANCE/DELFIA Bias				445
Used by				Top
Dual				No
Bias				Yes
Description				D400
Used with				Luminescence DELFIA - Time-resolved Fluorescence Fluorescence Intensity LANCE - Time-resolved Fluorescence
Last edited				26-02-19 14:51:38
Last edited by				Installation
Factory preset				Yes
Instrument:
Serial number				1040204
Nickname				EnVision
Normalization:
Notifications for plate 1 repeat 1:
WARNING: Plate height defined in the plate editor does not match the actual plate height. Measured height is 14.90 mm. Plate editor height is 14.35 mm. The results may be affected.
Exported with EnVision Workstation version 1.14.3049.528
