## Supplementary material for "Genome-wide arrayed CRISPR activation screen for prion protein modulators": Plate_LXXXIII_B.csv

Plate information
Plate	Repeat	Barcode	Measured height	Chamber temperature at start	Chamber temperature at end	Humidity at start	Humidity at end	Ambient temperature at start	Ambient temperature at end	Formula	Measurement date
1	1	=""	N/A	N/A	N/A	N/A	N/A	N/A	N/A	Calc 1: Label ratio = X / Y where X = Lilly FRET(1) channel 1 window 1 Y = Lilly FRET(1) channel 2 window 1	20-03-24 14:43:14
Background information
Plate	Label	Result	Signal	Flashes/Time	Meastime	MeasInfo
1	Lilly FRET	0	90	20	00:00:00.000	De=1st Ex=Top Em=Top Wdw=1 (14)
1	Lilly FRET	0	68	5	00:00:00.000	De=2nd Ex=Top Em=Top Wdw=1 (142)
Calculated results: Calc 1: Label ratio = X / Y where X = Lilly FRET(1) channel 1 window 1 Y = Lilly FRET(1) channel 2 window 1
	01	02	03	04	05	06	07	08	09	10	11	12	13	14	15	16	17	18	19	20	21	22	23	24
A	0.02283105023	0.07367598747	0.04052946651	0.05248002253	0.06979320271	0.03811127482	0.04431543976	0.04683368565	0.04733020734	0.04545486032	0.05173925753	0.04519400822	0.07218273753	0.03992916675	0.04108423314	0.04696682866	0.05646228496	0.0510374083	0.05535516288	0.05082201724	0.0409064383	0.0490669678	0.05077829196	0.02056956464
B	0.01818537622	0.03388971411	0.02996351178	0.05063911063	0.03698411246	0.04555483092	0.04866717657	0.04590467246	0.05223388432	0.05041181983	0.04619435807	0.04330340507	0.11440823448	0.04747136072	0.05025587101	0.0404074539	0.03220730098	0.04546613591	0.0377825288	0.05292743363	0.05615628809	0.04428805607	0.04661347913	0.04977375566
C	0.04838709677	0.02807812793	0.04232131966	0.03870273884	0.11011090993	0.05329615557	0.03725304103	0.0304623484	0.03652005716	0.04945378241	0.04198898223	0.04046670049	0.03810924553	0.036304885	0.04530234247	0.03249989411	0.03917717817	0.05656406967	0.0450018632	0.04273183138	0.06587491956	0.04921333718	0.05048902602	0.01992243107
D	0.01779089564	0.04875982354	0.03834585916	0.0472240467	0.03844219457	0.04277703525	0.04357110471	0.04069148548	0.04424419848	0.04878531773	0.04271048435	0.04440875504	0.10801218561	0.039089972	0.0477750202	0.04181778616	0.03062239746	0.04271131609	0.04592382152	0.04422515697	0.04079938283	0.04258802439	0.04651026565	0.0972972973
E	0.04085908853	0.0462390606	0.04370741366	0.04336648993	0.10100358742	0.04161830177	0.06132650123	0.0555596926	0.03125421797	0.04907328307	0.04186483339	0.05104273657	0.03800150366	0.04848939157	0.04781070066	0.07177245801	0.03810920578	0.03831587196	0.04607393466	0.05028563058	0.04306109517	0.05162607017	0.03789417305	0.01993273172
F	0.01693334825	0.04113799529	0.04617638614	0.03799691538	0.03711210097	0.04523711516	0.04023501139	0.04519688337	0.04978896759	0.03727598566	0.03758615043	0.04659150634	0.10230682172	0.04396089043	0.04515560073	0.05925727907	0.04445723598	0.04958374053	0.03458101185	0.04838445625	0.03171486597	0.05434586466	0.04334022111	0.30708661417
G	0.03043213634	0.04262189891	0.04363218623	0.03855585045	0.10042340206	0.02774274905	0.04400261459	0.04100997905	0.05302848848	0.0386912509	0.04328581325	0.03564725246	0.03782367291	0.04356406695	0.04497456561	0.04255675326	0.06120294445	0.04390796798	0.03706807206	0.03340776678	0.04121434073	0.03662620805	0.03590973242	0.02111554072
H	0.01816224551	0.0336922643	0.04163317329	0.03809496324	0.03844335334	0.04886052607	0.03992075573	0.05519577632	0.04479157614	0.04440366705	0.03189869816	0.056229135	0.09789386377	0.03425818603	0.04722057932	0.03829236552	0.04180236482	0.04809782411	0.04554009669	0.04104081993	0.03211401285	0.04124209771	0.0451089011	0.02375856164
I	0.04665161776	0.0688075068	0.03244777041	0.03498572236	0.10011656231	0.0453309758	0.04879284267	0.03958445149	0.03150182068	0.04954724073	0.04638687283	0.03837533564	0.03666257002	0.04731487879	0.04757119423	0.03063321914	0.04745775085	0.04416077661	0.05395877125	0.08322252932	0.04992605208	0.04682017867	0.05326498446	0.0213191502
J	0.01769013322	0.03301872967	0.04231032424	0.02632899436	0.0359504745	0.03938531015	0.04318113996	0.03788591972	0.04367744287	0.04098409307	0.03720637739	0.03751331723	0.08693752072	0.05800247676	0.04020249049	0.03011931683	0.03454474638	0.04333147839	0.03693543647	0.04433339788	0.04316852093	0.05138048355	0.0375206106	0.24581005587
K	0.15348837209	0.0395627931	0.0410751257	0.04404264152	0.09690962539	0.04656467564	0.03851560103	0.04341706607	0.04673937402	0.0523778086	0.04706741731	0.04243797066	0.03575225745	0.0438197788	0.0449470049	0.0500415961	0.04337997604	0.03971792777	0.04965330298	0.04643056437	0.04958806156	0.04082013744	0.04731403258	0.02070275261
L	0.0180473307	0.04431429536	0.04264730986	0.04874001942	0.03668538496	0.03729016875	0.05208699095	0.04211601856	0.04856403583	0.03923016705	0.04793416792	0.04776242161	0.09271638624	0.04859061393	0.05132486443	0.05017504623	0.02860526693	0.03361137271	0.0479271745	0.04510777965	0.03826660846	0.03796647078	0.04728508151	0.79245283019
M	0.04974396489	0.04861204238	0.03108027897	0.0477051657	0.09887397109	0.0403311906	0.04072605133	0.05393017359	0.03801388719	0.03094023781	0.04950286231	0.02968652532	0.03717810589	0.05031224485	0.0355251448	0.03915590626	0.05545300548	0.04266216723	0.03926531965	0.0470189844	0.03683761834	0.05928788504	0.07016104756	0.0193808964
N	0.01762523191	0.03887254143	0.04986608851	0.04571009533	0.03557780608	0.03462807706	0.04501835028	0.05023529412	0.04913182693	0.04404596366	0.04416662864	0.05008884771	0.10820998437	0.03939409957	0.04938835476	0.05028631556	0.0410289494	0.04504592535	0.03743424325	0.03823746615	0.05166521778	0.04686284726	0.03534587719	0.04653465347
O	0.02806414662	0.03649588145	0.03386905404	0.04522030405	0.1072818355	0.04075232839	0.05028622579	0.04666971366	0.04465571672	0.05170219763	0.03897966911	0.04628046941	0.03869712474	0.04899193694	0.05314582545	0.03798819404	0.04386596348	0.0564405343	0.05158135034	0.03915269847	0.02894220412	0.03422009013	0.04540750979	0.02041007937
P	0.0190686739	0.04973164571	0.04461003905	0.04646418534	0.07116831769	0.04702383518	0.03982473707	0.0429321663	0.05084623069	0.04460473802	0.04693975483	0.04079811168	0.06757445465	0.04898236489	0.05130297865	0.0489940794	0.04699619008	0.04805002826	0.04885873453	0.04386042729	0.05522982945	0.05602110145	0.05040554512	0.02649350649
Plate information
Plate	Repeat	Barcode	Measured height	Chamber temperature at start	Chamber temperature at end	Humidity at start	Humidity at end	Ambient temperature at start	Ambient temperature at end	Group	Label	ScanX	ScanY	Measinfo	Kinetics	Measurement date
1	1	=""	14.9	23.94	23.96	36.2	36.6	23.11	23.23	1	Lilly FRET(1)	0	0	De=1st Ex=Top Em=Top Wdw=1 (14)	0	20-03-24 14:43:14
Background information
Plate	Label	Result	Signal	Flashes/Time	Meastime	MeasInfo
1	Lilly FRET	0	90	20	00:00:00.000	De=1st Ex=Top Em=Top Wdw=1 (14)
1	Lilly FRET	0	68	5	00:00:00.000	De=2nd Ex=Top Em=Top Wdw=1 (142)
Results for Lilly FRET(1) - channel 1 window 1 (Counts)
	01	02	03	04	05	06	07	08	09	10	11	12	13	14	15	16	17	18	19	20	21	22	23	24
A	260	10563	5836	7454	9892	5432	6336	6713	6773	6562	7434	6363	10207	5840	5890	6649	8064	7291	7888	7212	5818	7039	7242	2926
B	2602	4814	4303	7238	5254	6566	6872	6550	7445	7155	6596	6159	16328	6796	7169	5859	4564	6419	5284	7476	7925	6268	6684	44
C	96	3890	5829	5326	15021	7378	5142	4305	5060	6976	5808	5584	5234	4966	6237	4604	5426	7849	6159	5914	9008	6819	6938	2743
D	2393	6676	5240	6399	5274	5729	5958	5581	6000	6898	5812	6028	14395	5347	6622	5765	4155	5862	6272	6001	5553	5749	6352	36
E	78	6261	6004	5938	13627	5665	8306	7461	4168	6606	5572	6858	5004	6598	6593	9705	5067	5281	6218	6866	5776	7007	5094	2655
F	2270	5541	6272	5149	4999	6374	5458	6259	6783	4992	5050	6294	13469	5881	6042	7980	5947	6748	4624	6502	4232	7228	5747	39
G	100	6111	6039	5346	13804	3850	6126	5774	7306	5351	5936	4938	5225	5960	6295	5847	8464	6082	5043	4593	5672	4976	4987	2929
H	2497	4659	5749	5280	5285	6730	5481	7935	6185	6098	4484	7731	13219	4729	6467	5267	5699	6616	6170	5574	4358	5630	6205	111
I	62	9430	4414	4766	13399	6153	6839	5384	4265	6960	6468	5188	5131	6437	6438	4158	6501	6023	7316	11141	6684	6352	7232	2878
J	2353	4506	5812	3568	4849	5477	5788	5111	5873	5524	5029	5000	11538	7775	5440	4049	4612	5840	4901	5953	5696	6826	5029	44
K	66	5357	5555	5941	12857	6267	5398	5861	6257	7061	6379	5658	4775	5852	6026	6737	5757	5300	6631	6074	6699	5465	6323	2758
L	2435	6038	5746	6727	4965	5036	6972	5647	6419	5312	6425	6504	12233	6585	6824	6865	3792	4497	6281	6102	5172	5091	6277	42
M	68	6525	4189	6410	13057	5402	5432	7189	4971	4192	6572	3950	4900	6840	4870	5240	7300	5689	5212	6276	4926	7901	9323	2572
N	2375	5271	6647	6171	4804	4659	5986	6832	6460	5765	5808	6596	14124	5217	6488	6595	5533	5993	4967	5126	6894	6206	4732	47
O	98	5113	4710	6318	14584	5627	6966	6433	6139	7232	5353	6444	5370	6787	7305	5232	5972	7724	6982	5314	3923	4708	6275	2826
P	2717	6931	6214	6514	9864	6546	5608	5886	7024	6091	6456	5531	9414	6705	7103	6736	6550	6631	6762	5933	7649	7561	6923	51
Plate information
Plate	Repeat	Barcode	Measured height	Chamber temperature at start	Chamber temperature at end	Humidity at start	Humidity at end	Ambient temperature at start	Ambient temperature at end	Group	Label	ScanX	ScanY	Measinfo	Kinetics	Measurement date
1	1	=""	14.9	23.94	23.96	36.2	36.6	23.11	23.23	1	Lilly FRET(1)	0	0	De=2nd Ex=Top Em=Top Wdw=1 (142)	0	20-03-24 14:43:14
Background information
Plate	Label	Result	Signal	Flashes/Time	Meastime	MeasInfo
1	Lilly FRET	0	90	20	00:00:00.000	De=1st Ex=Top Em=Top Wdw=1 (14)
1	Lilly FRET	0	68	5	00:00:00.000	De=2nd Ex=Top Em=Top Wdw=1 (142)
Results for Lilly FRET(1) - channel 2 window 1 (Counts)
	01	02	03	04	05	06	07	08	09	10	11	12	13	14	15	16	17	18	19	20	21	22	23	24
A	11388	143371	143994	142035	141733	142530	142975	143337	143101	144363	143682	140793	141405	146259	143364	141568	142821	142856	142498	141907	142227	143457	142620	142249
B	143082	142049	143608	142933	142061	144134	141204	142687	142532	141931	142788	142229	142717	143160	142650	144998	141707	141182	139853	141250	141124	141528	143392	884
C	1984	138542	137732	137613	136417	138434	138029	141322	138554	141061	138322	137990	137342	136786	137675	141662	138499	138763	136861	138398	136744	138560	137416	137684
D	134507	136916	136651	135503	137193	133927	136742	137154	135611	141395	136079	135739	133272	136787	138608	137860	135685	137247	136574	135692	136105	134991	136572	370
E	1909	135405	137368	136926	134916	136118	135439	134288	133358	134615	133095	134358	131679	136071	137898	135219	132960	137828	134957	136540	134135	135726	134427	133198
F	134055	134693	135827	135511	134700	140902	135653	138483	136235	133920	134358	135089	131653	133778	133804	134667	133769	136093	133715	134382	133439	133000	132602	127
G	3286	143377	138407	138656	137458	138775	139219	140795	137775	138300	137135	138524	138141	136810	139968	137393	138294	138517	136047	137483	137622	135859	138876	138713
H	137483	138281	138087	138601	137475	137739	137297	143761	138084	137331	140570	137491	135034	138040	136953	137547	136332	137553	135485	135816	135704	136511	137556	4672
I	1329	137049	136034	136227	133834	135735	140164	136013	135389	140472	139436	135191	139952	136046	135334	135735	136985	136388	135585	133870	133878	135668	135774	134996
J	133012	136468	137366	135516	134880	139062	134040	134905	134463	134784	135165	133286	132716	134046	135315	134432	133508	134775	132691	134278	131948	132852	134033	179
K	430	135405	135240	134892	132670	134587	140151	134993	133870	134809	135529	133324	133558	133547	134069	134628	132711	133441	133546	130819	135093	133880	133639	133219
L	134923	136254	134733	138018	135340	135049	133853	134082	132176	135406	134038	136174	131940	135520	132957	136821	132563	133794	131053	135276	135157	134092	132748	53
M	1367	134226	134780	134367	132057	133941	133379	133302	130768	135487	132760	133057	131798	135951	137086	133824	131643	133350	132738	133478	133722	133265	132880	132708
N	134750	135597	133297	135003	135028	134544	132968	136000	131483	130886	131502	131686	130524	132431	131367	131149	134856	133042	132686	134057	133436	132429	133877	1010
O	3492	140098	139065	139716	135941	138078	138527	137841	137474	139878	137328	139238	138770	138533	137452	137727	136142	136852	135359	135725	135546	137580	138193	138461
P	142485	139368	139296	140194	138601	139206	140817	137100	138142	136555	137538	135570	139313	136886	138452	137486	139373	138002	138399	135270	138494	134967	137346	1925
Basic assay information
Assay ID:				19269
Assay Started:				20-03-24 14:38:19
Assay Finished:				20-03-24 14:43:21
Assay Exported:				20-03-24 14:43:21
Protocol ID:				100202
Protocol Name:				Lilly FRET_384
Serial#:				="1040204"
Protocol information
Protocol:
Protocol name				Lilly FRET_384
Number of assay repeats				1
Start assay repeat each				N/A
Number of plate repeats				1
Start plate repeat each				N/A
Is label meas. height used				Yes
Height of measurement				Defined in label
Is gripper height used				No
Mode of measurement				By Columns bi-directional
Rotated plate				No
Soft move				No
Protocol notes
Plate type:
Name of the plate type				384 OptiPlate
Number of rows				16
Number of columns				24
Number of the wells in the plate				384
Height of the plate				14.35 mm
Coordinates of corners:
384 OptiPlate + Lilly FRET
12.1 mm x------------------------------------------------------- x 115.6 mm
9 mm 9 mm
12.1 mm x------------------------------------------------------- x 115.6 mm
76.5 mm 76.5 mm
Platemap:
Plate				1
Group				1
	01	02	03	04	05	06	07	08	09	10	11	12	13	14	15	16	17	18	19	20	21	22	23	24
A	-	-	-	-	-	-	-	-	-	-	-	-	-	-	-	-	-	-	-	-	-	-	-	-
B	-	-	-	-	-	-	-	-	-	-	-	-	-	-	-	-	-	-	-	-	-	-	-	-
C	-	-	-	-	-	-	-	-	-	-	-	-	-	-	-	-	-	-	-	-	-	-	-	-
D	-	-	-	-	-	-	-	-	-	-	-	-	-	-	-	-	-	-	-	-	-	-	-	-
E	-	-	-	-	-	-	-	-	-	-	-	-	-	-	-	-	-	-	-	-	-	-	-	-
F	-	-	-	-	-	-	-	-	-	-	-	-	-	-	-	-	-	-	-	-	-	-	-	-
G	-	-	-	-	-	-	-	-	-	-	-	-	-	-	-	-	-	-	-	-	-	-	-	-
H	-	-	-	-	-	-	-	-	-	-	-	-	-	-	-	-	-	-	-	-	-	-	-	-
I	-	-	-	-	-	-	-	-	-	-	-	-	-	-	-	-	-	-	-	-	-	-	-	-
J	-	-	-	-	-	-	-	-	-	-	-	-	-	-	-	-	-	-	-	-	-	-	-	-
K	-	-	-	-	-	-	-	-	-	-	-	-	-	-	-	-	-	-	-	-	-	-	-	-
L	-	-	-	-	-	-	-	-	-	-	-	-	-	-	-	-	-	-	-	-	-	-	-	-
M	-	-	-	-	-	-	-	-	-	-	-	-	-	-	-	-	-	-	-	-	-	-	-	-
N	-	-	-	-	-	-	-	-	-	-	-	-	-	-	-	-	-	-	-	-	-	-	-	-
O	-	-	-	-	-	-	-	-	-	-	-	-	-	-	-	-	-	-	-	-	-	-	-	-
P	-	-	-	-	-	-	-	-	-	-	-	-	-	-	-	-	-	-	-	-	-	-	-	-
- - Undefined
Calculations:
Plate				1
Formula index				Calc 1
Formula name				Label ratio
Formula				Label ratio where X = Lilly FRET(1) channel 1 window 1 Y = Lilly FRET(1) channel 2 window 1
Auto export parameters:
Export format				Plate2
Include basic assay information				Yes
Place assay information at				End of file
Include basic plate information				Yes
Place plate information at				Beginning of plate
Include protocol information				Yes
Protocol info level				Large
Include error and warning information				Yes
Include background information				Yes
Add plate number to the file name				Yes
Each plate to separate file				No
Field separator to use				System
File name format				<DefaultDataFolder>\<Date>\<ProtocolName>_<AssayID>.csv
Operations:
Plate 1
Group 1
Measurement
Label				Lilly FRET(1)
Labels:
Lilly FRET				6000025
Light source				Laser
Top mirror				LANCE/DELFIA Bias
Bottom mirror				N/A
Exc. filter				N/A
Using of excitation filter				Top
Ems. filter				APC 665
Using of emission filter				Top
2nd ems. filter				Europium 615
Using of 2nd emission filter				Top
Measurement height				7.3 mm
Cycle				16600
Delay				30
Number of flashes				20
Number of flashes for 2nd detector				5
Number of sequence windows				1
Total time of windows				500
Excitation light				100%
Reference excitation light				100%
Reference AD gain				4
Reference signal				323509
Last edited				13-06-14 09:17:06
Last edited by				EnVision
Factory preset				No
Filters:
APC 665				205
Filter type				Emission
Description				M665 CWL=665nm BW=7 5nm Tmin=75%
Used with				Luminescence DELFIA - Time-resolved Fluorescence Fluorescence Intensity LANCE - Time-resolved Fluorescence
Last edited				26-02-19 14:51:38
Last edited by				Installation
Factory preset				Yes
Europium 615				203
Filter type				Emission
Description				M615 CWL=615nm BW=8 5nm Tmin=80%
Used with				Luminescence DELFIA - Time-resolved Fluorescence Fluorescence Intensity LANCE - Time-resolved FluorescenceLuminescence Absorbance DELFIA - Time-resolved Fluorescence Fluorescence Intensity LANCE - Time-resolved Fluorescence
Last edited				26-02-19 14:51:38
Last edited by				Installation
Factory preset				Yes
Mirror modules:
LANCE/DELFIA Bias				445
Used by				Top
Dual				No
Bias				Yes
Description				D400
Used with				Luminescence DELFIA - Time-resolved Fluorescence Fluorescence Intensity LANCE - Time-resolved Fluorescence
Last edited				26-02-19 14:51:38
Last edited by				Installation
Factory preset				Yes
Instrument:
Serial number				1040204
Nickname				EnVision
Normalization:
Notifications for plate 1 repeat 1:
WARNING: Plate height defined in the plate editor does not match the actual plate height. Measured height is 14.90 mm. Plate editor height is 14.35 mm. The results may be affected.
Exported with EnVision Workstation version 1.14.3049.528
