## Supplementary material for "Genome-wide arrayed CRISPR activation screen for prion protein modulators": Plate_LXXXIV_A.csv

Plate information
Plate	Repeat	Barcode	Measured height	Chamber temperature at start	Chamber temperature at end	Humidity at start	Humidity at end	Ambient temperature at start	Ambient temperature at end	Formula	Measurement date
1	1	=""	N/A	N/A	N/A	N/A	N/A	N/A	N/A	Calc 1: Label ratio = X / Y where X = Lilly FRET(1) channel 1 window 1 Y = Lilly FRET(1) channel 2 window 1	20-03-24 14:55:00
Background information
Plate	Label	Result	Signal	Flashes/Time	Meastime	MeasInfo
1	Lilly FRET	0	99	20	00:00:00.000	De=1st Ex=Top Em=Top Wdw=1 (14)
1	Lilly FRET	0	57	5	00:00:00.000	De=2nd Ex=Top Em=Top Wdw=1 (142)
Calculated results: Calc 1: Label ratio = X / Y where X = Lilly FRET(1) channel 1 window 1 Y = Lilly FRET(1) channel 2 window 1
	01	02	03	04	05	06	07	08	09	10	11	12	13	14	15	16	17	18	19	20	21	22	23	24
A	0.02384841555	0.04729390426	0.03907564596	0.05010914492	0.06512740043	0.03727329768	0.0471598826	0.03985319963	0.02786396137	0.0409831801	0.04900515295	0.05239544349	0.06706425031	0.05836671117	0.05255620366	0.05235965108	0.03095272008	0.05606872066	0.05010977073	0.05319252373	0.04826413811	0.0377421609	0.04204233487	0.01981011566
B	0.01823262214	0.03999649154	0.04276252426	0.05736758551	0.03561999374	0.04318645239	0.06940520446	0.04366943824	0.04090272144	0.03945351249	0.04945270756	0.0366466161	0.11218376509	0.04692756431	0.0454576625	0.03846040429	0.04373874343	0.04096482352	0.04505922368	0.04529130237	0.04128433523	0.04680387445	0.03636755215	0.02679830748
C	0.05542725173	0.02786259542	0.03340112581	0.04066617668	0.10844057532	0.04500031915	0.04242438229	0.04628917991	0.04461468447	0.04787136854	0.04534944261	0.0384719025	0.03578483164	0.04422374498	0.05075473297	0.04647457991	0.04895721515	0.04156025432	0.03312460575	0.05189702737	0.04235000233	0.04603668014	0.03968400628	0.01934430252
D	0.01826484018	0.03254890637	0.04509163833	0.03766456783	0.0349753389	0.04483761326	0.04581634483	0.04510469507	0.04984210121	0.05259255827	0.05122255934	0.03996638912	0.10444401569	0.05107908644	0.04794144273	0.06423828201	0.04493027277	0.04601186857	0.03476561894	0.0476367581	0.04532055142	0.04549631637	0.04947890473	0.01907467532
E	0.03962818004	0.04560943073	0.03993728729	0.04708430008	0.10262105031	0.04653417729	0.04480601522	0.05167086378	0.05622236729	0.04115472902	0.03863649922	0.03930562416	0.03600611858	0.04663404332	0.05174155851	0.04814071538	0.04735556999	0.04549102725	0.04869121822	0.03381431278	0.04995617879	0.04945297127	0.04403900098	0.01875869389
F	0.01659223899	0.04408808409	0.03615386785	0.04579161028	0.03486846075	0.04942468414	0.04215079764	0.04644186521	0.0396492027	0.04355474247	0.05052462688	0.04508627039	0.10023891391	0.04805552944	0.04807132403	0.03442616452	0.04514795991	0.04655918581	0.05690553823	0.04825436213	0.04315052999	0.04483877123	0.04436898246	0.20526315789
G	0.03956834532	0.04281551561	0.043879149	0.04036558676	0.10008633545	0.041972412	0.02673042732	0.04763362518	0.04166444263	0.04619320779	0.04282220104	0.03940451268	0.03527245005	0.04020504804	0.04362821572	0.04724439262	0.03899666265	0.04370452208	0.04872442767	0.04098335624	0.0533957703	0.04796567021	0.03968071049	0.01895127582
H	0.01680889775	0.04247787611	0.04066779505	0.04084710435	0.03332640797	0.05523993991	0.03981799288	0.02645572368	0.0467256205	0.03121460329	0.0318610872	0.04107394393	0.10027947254	0.04612524689	0.04989766711	0.04879260508	0.04513307207	0.04664208014	0.04567804788	0.04824025716	0.0416985079	0.03147150553	0.04043942537	0.05936675462
I	0.02897415818	0.0366383963	0.03743299866	0.04124680166	0.09270516717	0.04320080836	0.04659527047	0.04427831214	0.04162739554	0.05257089974	0.04348095578	0.04554340077	0.03598909279	0.05394109065	0.03851913088	0.04506075134	0.04751985823	0.04468750484	0.04402961563	0.04444392996	0.03069877078	0.0372688767	0.04478456293	0.01906123784
J	0.01708243159	0.05022450838	0.04820886842	0.05702679724	0.03381623494	0.02647989576	0.04624231482	0.05402443702	0.0378344859	0.04608880812	0.04947590708	0.03281765353	0.0939955263	0.03528310788	0.04079690375	0.04279620414	0.03754512635	0.04247691386	0.04711298615	0.04313198898	0.04360301434	0.04445587937	0.04498367213	0.08391608392
K	0.03021413904	0.04779547411	0.04063581298	0.04651963899	0.10094647362	0.04314970209	0.05272441245	0.04728291939	0.04903964688	0.04837259486	0.04516298959	0.05211713526	0.03500367283	0.04516651694	0.04784677439	0.04028274774	0.04271123491	0.04575437803	0.04314949816	0.04759747588	0.04496226056	0.06013703513	0.04325638301	0.01877320077
L	0.01737816396	0.05065915251	0.03750429111	0.05013362752	0.03502485992	0.04089922263	0.04841603324	0.03534920997	0.05145452682	0.04846860583	0.04412056709	0.04382320187	0.09298224423	0.03358931235	0.04288605044	0.0483374116	0.04185030741	0.03883084438	0.04241427789	0.04786079183	0.03778799647	0.04376855777	0.05194888641	0.01944444444
M	0.01990480312	0.04142425126	0.04304040559	0.04528293092	0.10227792077	0.0363771229	0.044430872	0.04625374704	0.0571984342	0.04758130318	0.05511959764	0.03846028937	0.03520762964	0.04256813375	0.04694761091	0.04061337097	0.03724009353	0.04278092106	0.0447517465	0.0517964265	0.04486189462	0.04278618478	0.04806532123	0.01886578847
N	0.01727837632	0.04554592668	0.04604653319	0.03571987113	0.03697594609	0.04570508454	0.04891203273	0.0527258086	0.04467200601	0.04316288086	0.03962460897	0.02921472422	0.10550731727	0.03541639515	0.04475660004	0.04569300931	0.04710873316	0.04170887938	0.03413596059	0.05027878073	0.04971303657	0.04298778728	0.03446559154	0.01687440077
O	0.01707660974	0.03325118568	0.0399722292	0.02749667259	0.10603010036	0.0495736769	0.04022197693	0.039698302	0.04413225486	0.03739223895	0.04438153475	0.03165697186	0.03482806303	0.03339832356	0.04825700406	0.03892076762	0.05263479877	0.04209236116	0.05316071953	0.04058990448	0.05096382361	0.04063688213	0.04651126998	0.01912056296
P	0.01791593524	0.03577266112	0.04906299189	0.03688745692	0.06284710071	0.04970811287	0.03889728097	0.04391356067	0.0495412844	0.04682261535	0.04414040782	0.04310765678	0.05763876772	0.04993566619	0.05407231135	0.04551225479	0.04088047903	0.04057570978	0.04517156731	0.04630401611	0.04385301679	0.04907620344	0.04293357693	0.01686291612
Plate information
Plate	Repeat	Barcode	Measured height	Chamber temperature at start	Chamber temperature at end	Humidity at start	Humidity at end	Ambient temperature at start	Ambient temperature at end	Group	Label	ScanX	ScanY	Measinfo	Kinetics	Measurement date
1	1	=""	14.85	23.94	23.91	36.6	36.6	23.01	23.23	1	Lilly FRET(1)	0	0	De=1st Ex=Top Em=Top Wdw=1 (14)	0	20-03-24 14:55:00
Background information
Plate	Label	Result	Signal	Flashes/Time	Meastime	MeasInfo
1	Lilly FRET	0	99	20	00:00:00.000	De=1st Ex=Top Em=Top Wdw=1 (14)
1	Lilly FRET	0	57	5	00:00:00.000	De=2nd Ex=Top Em=Top Wdw=1 (142)
Results for Lilly FRET(1) - channel 1 window 1 (Counts)
	01	02	03	04	05	06	07	08	09	10	11	12	13	14	15	16	17	18	19	20	21	22	23	24
A	146	6310	5225	6680	8716	4990	6363	5397	3745	5514	6581	7042	8985	7869	7046	7023	4129	7454	6642	7112	6388	5077	5605	2869
B	2597	5472	5772	7950	4776	6248	9335	6376	5546	5250	6673	4947	14793	6347	5966	5217	5877	5506	6041	6066	5534	6272	4897	57
C	72	3650	4385	5367	13752	6345	5515	6083	5882	6288	5923	4997	4674	5860	6587	6068	6385	5419	4306	6697	5459	5924	5154	2523
D	2640	4509	5981	4935	4510	5844	5877	5913	6471	6810	6601	5232	12992	6582	6196	8271	5925	5978	4484	6148	5796	5842	6395	47
E	81	6291	5222	6088	13030	5999	5816	6689	7579	5289	5181	5013	4543	5918	6606	6117	6342	5838	6226	4408	6327	6283	5542	2333
F	2155	5746	3845	5922	4623	6310	5369	5914	5050	5571	6361	5754	12419	6134	6109	4342	5703	5874	7173	6145	5341	5640	5553	39
G	66	5657	5744	5238	12752	5474	3488	6224	5464	6265	5795	5082	4673	5247	5705	6239	5118	5736	6402	5368	7024	6293	5165	2471
H	2208	5784	5286	5742	4331	7244	5058	3413	6124	4051	4145	5307	12738	5955	6607	6482	5954	6020	5964	6438	5402	4107	5264	45
I	111	4752	5119	5223	11651	5558	5791	5828	5300	6703	5612	5941	4593	6840	4939	5893	6114	5773	5590	5759	3881	4769	5779	2506
J	2218	6454	6134	7244	4295	3414	5814	6902	4820	5909	6443	4179	11808	4562	5144	5538	4888	5391	5874	5589	5653	5702	5758	48
K	103	6218	5320	6077	12564	5533	6636	5955	6166	6187	5830	6601	4384	5631	5943	5032	5382	5667	5404	5989	5671	7592	5374	2296
L	2254	6598	4807	6453	4438	5256	6153	4499	6525	6167	5555	5706	11547	4234	5362	6104	5289	4865	5340	5996	4758	5513	6468	84
M	92	5397	5603	5829	12756	4708	5747	5848	7116	6123	7003	4737	4430	5334	5910	5064	4714	5308	5618	6424	5519	5177	5816	2333
N	2319	5981	5961	4568	4730	5904	6312	6744	5706	5522	5092	3650	12941	4348	5681	5731	5952	5105	4331	6141	6072	5213	4223	88
O	109	4466	5412	3698	13745	6599	5320	5237	5909	4975	5879	4147	4584	4351	6318	5121	6883	5426	6874	5078	6369	5130	6044	2459
P	2378	4793	6608	4923	8261	6548	5150	5759	6534	6159	5875	5563	7598	6326	7044	5879	5332	5145	5870	5887	5510	6274	5593	232
Plate information
Plate	Repeat	Barcode	Measured height	Chamber temperature at start	Chamber temperature at end	Humidity at start	Humidity at end	Ambient temperature at start	Ambient temperature at end	Group	Label	ScanX	ScanY	Measinfo	Kinetics	Measurement date
1	1	=""	14.85	23.94	23.91	36.6	36.6	23.01	23.23	1	Lilly FRET(1)	0	0	De=2nd Ex=Top Em=Top Wdw=1 (142)	0	20-03-24 14:55:00
Background information
Plate	Label	Result	Signal	Flashes/Time	Meastime	MeasInfo
1	Lilly FRET	0	99	20	00:00:00.000	De=1st Ex=Top Em=Top Wdw=1 (14)
1	Lilly FRET	0	57	5	00:00:00.000	De=2nd Ex=Top Em=Top Wdw=1 (142)
Results for Lilly FRET(1) - channel 2 window 1 (Counts)
	01	02	03	04	05	06	07	08	09	10	11	12	13	14	15	16	17	18	19	20	21	22	23	24
A	6122	133421	133715	133309	133830	133876	134924	135422	134403	134543	134292	134401	133976	134820	134066	134130	133397	132944	132549	133703	132355	134518	133318	144825
B	142437	136812	134978	138580	134082	144675	134500	146006	135590	133068	134937	134992	131864	135251	131243	135646	134366	134408	134068	133933	134046	134006	134653	2127
C	1299	131000	131283	131977	126816	140999	129996	131413	131840	131352	130608	129887	130614	132508	129781	130566	130420	130389	129994	129044	128902	128680	129876	130426
D	144540	138530	132641	131025	128948	130337	128273	131095	129830	129486	128869	130910	124392	128859	129241	128755	131871	129923	128978	129060	127889	128406	129247	2464
E	2044	137932	130755	129300	126972	128916	129804	129454	134804	128515	134096	127539	126173	126903	127673	127065	133923	128333	127867	130359	126651	127050	125843	124369
F	129880	130330	106351	129325	132584	127669	127376	127342	127367	127908	125899	127622	123894	127644	127082	126125	126318	126162	126051	127346	123776	125784	125155	190
G	1668	132125	130905	129764	127410	130419	130488	130664	131143	135626	135327	128970	132483	130506	130764	132058	131242	131245	131392	130980	131546	131198	130164	130387
H	131359	136165	129980	140573	129957	131137	127028	129008	131063	129779	130096	129206	127025	129105	132411	132848	131921	129068	130566	133457	129549	130499	130170	758
I	3831	129700	136751	126628	125678	128655	124283	131622	127320	127504	129068	130447	127622	126805	128222	130779	128662	129186	126960	129579	126422	127962	129040	131471
J	129841	128503	127238	127028	127010	128928	125729	127757	127397	128209	130225	127340	125623	129297	126088	129404	130190	126916	124679	129579	129647	128262	128002	572
K	3409	130096	130919	130633	124462	128228	125862	125944	125735	127903	129088	126657	125244	124672	124209	124917	126009	123857	125239	125826	126128	126245	124236	122302
L	129703	130243	128172	128716	126710	128511	127086	127273	126811	127237	125905	130205	124185	126052	125029	126279	126379	125287	125901	125280	125913	125958	124507	4320
M	4622	130286	130180	128724	124719	129422	129347	126433	124409	128685	127051	123166	125825	125305	125885	124688	126584	124074	125537	124024	123022	120997	121002	123663
N	134214	131318	129456	127884	127921	129176	129048	127907	127731	127934	128506	124937	122655	122768	126931	125424	126346	122396	126875	122139	122141	121267	122528	5215
O	6383	134311	135394	134489	129633	133115	132266	131920	133893	133049	132465	130998	131618	130276	130924	131575	130769	128907	129306	125105	124971	126240	129947	128605
P	132731	133985	134684	133460	131446	131729	132400	131144	131890	131539	133098	129049	131821	126683	130270	129174	130429	126800	129949	127138	125647	127842	130271	13758
Basic assay information
Assay ID:				19271
Assay Started:				20-03-24 14:50:05
Assay Finished:				20-03-24 14:55:07
Assay Exported:				20-03-24 14:55:07
Protocol ID:				100202
Protocol Name:				Lilly FRET_384
Serial#:				="1040204"
Protocol information
Protocol:
Protocol name				Lilly FRET_384
Number of assay repeats				1
Start assay repeat each				N/A
Number of plate repeats				1
Start plate repeat each				N/A
Is label meas. height used				Yes
Height of measurement				Defined in label
Is gripper height used				No
Mode of measurement				By Columns bi-directional
Rotated plate				No
Soft move				No
Protocol notes
Plate type:
Name of the plate type				384 OptiPlate
Number of rows				16
Number of columns				24
Number of the wells in the plate				384
Height of the plate				14.35 mm
Coordinates of corners:
384 OptiPlate + Lilly FRET
12.1 mm x------------------------------------------------------- x 115.6 mm
9 mm 9 mm
12.1 mm x------------------------------------------------------- x 115.6 mm
76.5 mm 76.5 mm
Platemap:
Plate				1
Group				1
	01	02	03	04	05	06	07	08	09	10	11	12	13	14	15	16	17	18	19	20	21	22	23	24
A	-	-	-	-	-	-	-	-	-	-	-	-	-	-	-	-	-	-	-	-	-	-	-	-
B	-	-	-	-	-	-	-	-	-	-	-	-	-	-	-	-	-	-	-	-	-	-	-	-
C	-	-	-	-	-	-	-	-	-	-	-	-	-	-	-	-	-	-	-	-	-	-	-	-
D	-	-	-	-	-	-	-	-	-	-	-	-	-	-	-	-	-	-	-	-	-	-	-	-
E	-	-	-	-	-	-	-	-	-	-	-	-	-	-	-	-	-	-	-	-	-	-	-	-
F	-	-	-	-	-	-	-	-	-	-	-	-	-	-	-	-	-	-	-	-	-	-	-	-
G	-	-	-	-	-	-	-	-	-	-	-	-	-	-	-	-	-	-	-	-	-	-	-	-
H	-	-	-	-	-	-	-	-	-	-	-	-	-	-	-	-	-	-	-	-	-	-	-	-
I	-	-	-	-	-	-	-	-	-	-	-	-	-	-	-	-	-	-	-	-	-	-	-	-
J	-	-	-	-	-	-	-	-	-	-	-	-	-	-	-	-	-	-	-	-	-	-	-	-
K	-	-	-	-	-	-	-	-	-	-	-	-	-	-	-	-	-	-	-	-	-	-	-	-
L	-	-	-	-	-	-	-	-	-	-	-	-	-	-	-	-	-	-	-	-	-	-	-	-
M	-	-	-	-	-	-	-	-	-	-	-	-	-	-	-	-	-	-	-	-	-	-	-	-
N	-	-	-	-	-	-	-	-	-	-	-	-	-	-	-	-	-	-	-	-	-	-	-	-
O	-	-	-	-	-	-	-	-	-	-	-	-	-	-	-	-	-	-	-	-	-	-	-	-
P	-	-	-	-	-	-	-	-	-	-	-	-	-	-	-	-	-	-	-	-	-	-	-	-
- - Undefined
Calculations:
Plate				1
Formula index				Calc 1
Formula name				Label ratio
Formula				Label ratio where X = Lilly FRET(1) channel 1 window 1 Y = Lilly FRET(1) channel 2 window 1
Auto export parameters:
Export format				Plate2
Include basic assay information				Yes
Place assay information at				End of file
Include basic plate information				Yes
Place plate information at				Beginning of plate
Include protocol information				Yes
Protocol info level				Large
Include error and warning information				Yes
Include background information				Yes
Add plate number to the file name				Yes
Each plate to separate file				No
Field separator to use				System
File name format				<DefaultDataFolder>\<Date>\<ProtocolName>_<AssayID>.csv
Operations:
Plate 1
Group 1
Measurement
Label				Lilly FRET(1)
Labels:
Lilly FRET				6000025
Light source				Laser
Top mirror				LANCE/DELFIA Bias
Bottom mirror				N/A
Exc. filter				N/A
Using of excitation filter				Top
Ems. filter				APC 665
Using of emission filter				Top
2nd ems. filter				Europium 615
Using of 2nd emission filter				Top
Measurement height				7.3 mm
Cycle				16600
Delay				30
Number of flashes				20
Number of flashes for 2nd detector				5
Number of sequence windows				1
Total time of windows				500
Excitation light				100%
Reference excitation light				100%
Reference AD gain				4
Reference signal				323509
Last edited				13-06-14 09:17:06
Last edited by				EnVision
Factory preset				No
Filters:
APC 665				205
Filter type				Emission
Description				M665 CWL=665nm BW=7 5nm Tmin=75%
Used with				Luminescence DELFIA - Time-resolved Fluorescence Fluorescence Intensity LANCE - Time-resolved Fluorescence
Last edited				26-02-19 14:51:38
Last edited by				Installation
Factory preset				Yes
Europium 615				203
Filter type				Emission
Description				M615 CWL=615nm BW=8 5nm Tmin=80%
Used with				Luminescence DELFIA - Time-resolved Fluorescence Fluorescence Intensity LANCE - Time-resolved FluorescenceLuminescence Absorbance DELFIA - Time-resolved Fluorescence Fluorescence Intensity LANCE - Time-resolved Fluorescence
Last edited				26-02-19 14:51:38
Last edited by				Installation
Factory preset				Yes
Mirror modules:
LANCE/DELFIA Bias				445
Used by				Top
Dual				No
Bias				Yes
Description				D400
Used with				Luminescence DELFIA - Time-resolved Fluorescence Fluorescence Intensity LANCE - Time-resolved Fluorescence
Last edited				26-02-19 14:51:38
Last edited by				Installation
Factory preset				Yes
Instrument:
Serial number				1040204
Nickname				EnVision
Normalization:
Notifications for plate 1 repeat 1:
WARNING: Plate height defined in the plate editor does not match the actual plate height. Measured height is 14.85 mm. Plate editor height is 14.35 mm. The results may be affected.
Exported with EnVision Workstation version 1.14.3049.528
