## Supplementary material for "Genome-wide arrayed CRISPR activation screen for prion protein modulators": Plate_LXXXIV_B.csv

Plate information
Plate	Repeat	Barcode	Measured height	Chamber temperature at start	Chamber temperature at end	Humidity at start	Humidity at end	Ambient temperature at start	Ambient temperature at end	Formula	Measurement date
1	1	=""	N/A	N/A	N/A	N/A	N/A	N/A	N/A	Calc 1: Label ratio = X / Y where X = Lilly FRET(1) channel 1 window 1 Y = Lilly FRET(1) channel 2 window 1	20-03-24 14:48:58
Background information
Plate	Label	Result	Signal	Flashes/Time	Meastime	MeasInfo
1	Lilly FRET	0	96	20	00:00:00.000	De=1st Ex=Top Em=Top Wdw=1 (14)
1	Lilly FRET	0	59	5	00:00:00.000	De=2nd Ex=Top Em=Top Wdw=1 (142)
Calculated results: Calc 1: Label ratio = X / Y where X = Lilly FRET(1) channel 1 window 1 Y = Lilly FRET(1) channel 2 window 1
	01	02	03	04	05	06	07	08	09	10	11	12	13	14	15	16	17	18	19	20	21	22	23	24
A	0.02265840408	0.0483888296	0.03925796498	0.04771652592	0.06481988718	0.03647319543	0.04740116723	0.03932368008	0.02936391796	0.04108095277	0.05173862918	0.05182778472	0.0689818647	0.05703297662	0.05388815638	0.05604715395	0.0306387706	0.05465451127	0.05032609101	0.05224081267	0.04976165912	0.03643335821	0.04280003607	0.01937083757
B	0.01762270504	0.04007632154	0.04311827224	0.05947974095	0.03503301404	0.04343509556	0.06931493317	0.04110493141	0.04137265319	0.03876504015	0.0498752372	0.03834065207	0.11569973673	0.0469742961	0.04470079308	0.04028443003	0.04617287446	0.0424452151	0.04356020942	0.04676934496	0.04131093363	0.04842905891	0.03762948295	0.01580955842
C	0.0301820903	0.02812939522	0.03287211613	0.04135672085	0.10777853052	0.04280005554	0.04070262026	0.04621929106	0.04388702859	0.04790356473	0.04500351349	0.03869808959	0.03534370697	0.0435359457	0.0506183868	0.04729111411	0.04710475255	0.03987417752	0.0321094224	0.0540019064	0.04615938311	0.04545489119	0.03997029133	0.01952026843
D	0.01789262934	0.03232606121	0.04721256191	0.03964339051	0.0348960196	0.04413647833	0.04633656741	0.0457992114	0.05236307115	0.0537593818	0.05389554078	0.03932835821	0.11057330572	0.05182422821	0.04869161974	0.06490752196	0.04609497173	0.04875003783	0.03489308332	0.04775222785	0.04474825758	0.0485709477	0.04925651259	0.01553096486
E	0.01955021722	0.04317233335	0.04084173448	0.04730214302	0.10309205738	0.04901448587	0.04648606264	0.05240915517	0.05814666136	0.04233099307	0.03908002425	0.03877241337	0.03357626842	0.04732630529	0.05131400704	0.04893595547	0.04653213393	0.04568705767	0.05092917735	0.03268184752	0.05114082799	0.05107270377	0.04619141287	0.0194004335
F	0.01737901856	0.0527174825	0.04231301939	0.04512210999	0.03590975005	0.04911245382	0.04304841009	0.04704531123	0.04176015956	0.04378728363	0.04928548995	0.04392205865	0.09304525354	0.04717271901	0.04770768485	0.03653631372	0.0477274948	0.04696223317	0.0594391392	0.04511384751	0.04279353433	0.04608671303	0.04422527224	0.01388609378
G	0.02132674823	0.04373504179	0.0438554111	0.04120701085	0.09242999615	0.04192535025	0.02786958798	0.04669155684	0.04207657637	0.04486694229	0.04202674703	0.04163360968	0.03534575054	0.04166887037	0.04619736015	0.04758471521	0.03966342535	0.04409171076	0.05078659114	0.04300124674	0.05394921893	0.05041226566	0.0378433965	0.0192876556
H	0.01803178927	0.04072916208	0.04023091248	0.038867487	0.03252099642	0.05411424698	0.04043513957	0.02787298273	0.04751631315	0.03113568247	0.03319329006	0.04337252032	0.099451314	0.0460580659	0.04734471801	0.04820032256	0.0468059538	0.04666977391	0.04634386522	0.05062564039	0.04052532262	0.0318381113	0.03901163531	0.01730399487
I	0.01915184679	0.03685381781	0.03669016197	0.04120150263	0.08724962075	0.04440078287	0.04873163733	0.04376838686	0.0427976173	0.05211574837	0.04402071201	0.04545913258	0.03451886933	0.05310360921	0.04061536089	0.04465616794	0.04873864783	0.04519016712	0.04744744289	0.0460456611	0.03041992301	0.03998277003	0.04590912438	0.01907483203
J	0.01795839799	0.05091885041	0.04966983362	0.05599414201	0.03489735848	0.02692717855	0.04735553131	0.05389110615	0.037779958	0.04700772866	0.04794020163	0.03382335919	0.10348633177	0.03636236414	0.04469278094	0.04371432764	0.03833125607	0.04305619093	0.04971886795	0.05068909858	0.04449553589	0.04744043044	0.04310909396	0.01491477273
K	0.02258320127	0.04949824118	0.04166029191	0.04894361553	0.09783472852	0.04318762495	0.05316475334	0.04696999183	0.0497790239	0.04983822311	0.04514896327	0.05129236887	0.03410950577	0.04610987315	0.0490588007	0.04043812452	0.04302481219	0.04645866368	0.04433772879	0.04758463025	0.04600235504	0.06077464624	0.04282424233	0.0187096122
L	0.01772686162	0.05067628494	0.03826302388	0.0471134807	0.03603547775	0.04301935796	0.04972530466	0.0353202263	0.05272879403	0.04801315514	0.04627643753	0.0432964194	0.08995464604	0.03452067894	0.04409580394	0.04742384298	0.04257992026	0.04127209901	0.04696418698	0.04875874529	0.03910933486	0.04420496169	0.05281974661	0.03795066414
M	0.01952936305	0.04197470565	0.0433481204	0.04415048432	0.08854325506	0.03492758634	0.04392419522	0.04583222077	0.05656743257	0.04784453307	0.05529606266	0.03716490335	0.03459604956	0.04292973681	0.04774025725	0.0403939413	0.03765736612	0.04473948097	0.04582730342	0.05018076297	0.04711593375	0.04409715229	0.04808322735	0.01905752181
N	0.0170539758	0.04465834266	0.04663461538	0.03566107233	0.03338671547	0.04482358403	0.05013556433	0.0532602817	0.04614138609	0.04474959612	0.03891236621	0.02938536926	0.09900388727	0.03546664982	0.04381741964	0.04566681147	0.04689647675	0.04412951975	0.0364931779	0.05114613738	0.0496195806	0.04396737827	0.03608570952	0.04197761194
O	0.01649469007	0.03509639504	0.04051954777	0.02834301804	0.10423396357	0.04808070122	0.04245844314	0.04101358608	0.04622537679	0.03717973274	0.04602391841	0.03412157526	0.03493079958	0.03470449025	0.05025954062	0.0399600846	0.05535198419	0.04501065075	0.0554703113	0.04248126272	0.0508442903	0.04149011434	0.05010909638	0.01950859988
P	0.01900803826	0.03849129311	0.051449106	0.0354674361	0.06501103112	0.05251642766	0.04114843744	0.04663780791	0.05371510765	0.04850248665	0.04773243052	0.04523506213	0.06107412473	0.0543099501	0.05590690615	0.04624655263	0.04158007444	0.04094903059	0.04816353162	0.04941604319	0.04655667202	0.05154886161	0.04659238783	0.0165177819
Plate information
Plate	Repeat	Barcode	Measured height	Chamber temperature at start	Chamber temperature at end	Humidity at start	Humidity at end	Ambient temperature at start	Ambient temperature at end	Group	Label	ScanX	ScanY	Measinfo	Kinetics	Measurement date
1	1	=""	14.85	23.94	23.96	36.6	36.6	23.21	23.23	1	Lilly FRET(1)	0	0	De=1st Ex=Top Em=Top Wdw=1 (14)	0	20-03-24 14:48:58
Background information
Plate	Label	Result	Signal	Flashes/Time	Meastime	MeasInfo
1	Lilly FRET	0	96	20	00:00:00.000	De=1st Ex=Top Em=Top Wdw=1 (14)
1	Lilly FRET	0	59	5	00:00:00.000	De=2nd Ex=Top Em=Top Wdw=1 (142)
Results for Lilly FRET(1) - channel 1 window 1 (Counts)
	01	02	03	04	05	06	07	08	09	10	11	12	13	14	15	16	17	18	19	20	21	22	23	24
A	830	6756	5280	6317	8756	4921	6392	5312	3953	5538	6956	6923	9167	7845	7234	7569	4137	7326	6752	6994	6608	4931	5696	2609
B	2439	5335	5692	8275	4685	5775	9262	5543	5529	5055	6676	5099	15689	6283	5704	5467	6197	5679	5824	6301	5550	6571	5093	87
C	121	3740	4350	5404	14000	5548	5311	6041	5793	6406	5828	4977	4595	5644	6573	6098	6045	5248	4181	7025	6028	5976	5274	2583
D	2404	4340	6272	5256	4586	5825	6094	6040	6805	7263	7085	5270	14255	6740	6468	8447	6131	6443	4507	6232	5849	6349	6529	80
E	153	5700	5380	6134	13173	6192	6047	6858	7590	5541	5157	5008	4326	6074	6629	6303	6016	5868	6454	4254	6704	6637	6129	2542
F	2251	6912	5499	5892	4606	6275	5556	6267	5360	5674	6277	5624	11804	5969	6100	4678	6350	5863	7463	5730	5459	5925	5771	69
G	190	5939	5991	5532	12243	5632	3727	6228	5620	6164	5578	5720	4655	5515	6174	6270	5270	5850	6760	5691	7135	6701	5152	2569
H	2489	5550	5401	5196	4333	7265	5319	3684	6277	4145	4377	5689	12579	6022	6213	6306	6154	6108	6071	6522	5326	4248	5207	81
I	126	5051	4893	5451	11273	5853	6691	5713	5834	6833	5730	5856	4417	6827	5267	5901	6279	5765	6254	5867	3943	5198	6234	2470
J	2407	6830	6514	7341	4612	3535	6555	6981	4929	6137	6234	4383	13034	4677	5739	5660	5013	5553	6349	6532	5806	6172	5661	63
K	171	6501	5446	6308	12552	5595	6854	6034	6285	6377	5742	6501	4377	5856	6320	5261	5561	5977	5632	6057	5821	7778	5597	2406
L	2352	6744	5004	6115	4652	5698	6390	4520	6680	6190	5912	5497	11464	4332	5700	6224	5457	5339	6031	6126	5206	5636	6929	60
M	283	5672	5648	5734	11323	4546	5653	5836	7078	6022	6890	4672	4370	5373	5983	5131	4771	5577	5795	6260	5940	5474	6087	2401
N	2297	5948	6208	4715	4378	5793	6472	6795	5982	5817	5046	3700	12225	4491	5634	5887	6039	5630	4702	6571	6313	5499	4542	45
O	219	4897	5634	3946	13843	6363	5816	5461	6174	5047	6169	4476	4702	4458	6768	5366	7281	6001	7411	5617	6802	5454	6660	2594
P	2639	5274	7044	4880	8958	7057	5621	6335	7170	6583	6415	5930	8082	6998	7293	5802	5262	5145	6053	6169	5889	6455	6051	98
Plate information
Plate	Repeat	Barcode	Measured height	Chamber temperature at start	Chamber temperature at end	Humidity at start	Humidity at end	Ambient temperature at start	Ambient temperature at end	Group	Label	ScanX	ScanY	Measinfo	Kinetics	Measurement date
1	1	=""	14.85	23.94	23.96	36.6	36.6	23.21	23.23	1	Lilly FRET(1)	0	0	De=2nd Ex=Top Em=Top Wdw=1 (142)	0	20-03-24 14:48:58
Background information
Plate	Label	Result	Signal	Flashes/Time	Meastime	MeasInfo
1	Lilly FRET	0	96	20	00:00:00.000	De=1st Ex=Top Em=Top Wdw=1 (14)
1	Lilly FRET	0	59	5	00:00:00.000	De=2nd Ex=Top Em=Top Wdw=1 (142)
Results for Lilly FRET(1) - channel 2 window 1 (Counts)
	01	02	03	04	05	06	07	08	09	10	11	12	13	14	15	16	17	18	19	20	21	22	23	24
A	36631	139619	134495	132386	135082	134921	134849	135084	134621	134807	134445	133577	132890	137552	134241	135047	135025	134042	134165	133880	132793	135343	133084	134687
B	138401	133121	132009	139123	133731	132957	133622	134850	133639	130401	133854	132992	135601	133754	127604	135710	134213	133796	133700	134725	134347	135683	135346	5503
C	4009	132957	132331	130668	129896	129626	130483	130703	131998	133727	129501	128611	130009	129640	129854	128946	128331	131614	130211	130088	130591	131471	131948	132324
D	134357	134257	132846	132582	131419	131977	131516	131880	129958	135102	131458	134000	128919	130055	132836	130139	133008	132164	129166	130507	130709	130716	132551	5151
E	7826	132029	131728	129677	127779	126330	130082	130855	130532	130897	131960	129164	128841	128343	129185	128801	129287	128439	126725	130164	131089	129952	132687	131028
F	129524	131114	129960	130579	128266	127768	129064	133212	128352	129581	127360	128045	126863	126535	127862	128037	133047	124845	125557	127012	127566	128562	130491	4969
G	8909	135795	136608	134249	132457	134334	133730	133386	133566	137384	132725	137389	131699	132353	133644	131765	132868	132678	133106	132345	132254	132924	136140	133194
H	138034	136266	134250	133685	133237	134253	131544	132171	132102	133127	131864	131166	126484	130748	131229	130829	131479	130877	130999	128828	131424	133425	133473	4681
I	6579	137055	133360	132301	129204	131822	137303	130528	136316	131112	130166	128819	127959	128560	129680	132143	128830	127572	131809	127417	129619	130006	135790	129490
J	134032	134135	131146	131103	132159	131280	138421	129539	130466	130553	130037	129585	125949	128622	128410	129477	130781	128971	127698	128864	130485	130100	131318	4224
K	7572	131338	130724	128883	128298	129551	128920	128465	126258	127954	127179	126744	128322	127001	128825	130100	129251	128652	127025	127289	126537	127981	130697	128597
L	132680	133080	130779	129793	129095	132452	128506	127972	126686	128923	127754	126962	127442	125490	129264	131242	128159	129361	128417	125639	133114	127497	131182	1581
M	14491	135129	130294	129874	127881	130155	128699	127334	125125	125866	124602	125710	126315	125158	125324	127024	126695	124655	126453	124749	126072	124135	126593	125987
N	134690	133189	133120	132217	131130	129240	129090	127581	129645	129990	129676	125913	123480	126626	128579	128912	128773	127579	128846	128475	127228	125070	125867	1072
O	13277	139530	139044	139223	132807	132340	136981	133151	133563	135746	134039	131178	134609	128456	134661	134284	131540	133324	133603	132223	133781	131453	132910	132967
P	138836	137018	136912	137591	137792	134377	136603	135834	133482	135725	134395	131093	132331	128853	130449	125458	126551	125644	125676	124838	126491	125221	129871	5933
Basic assay information
Assay ID:				19270
Assay Started:				20-03-24 14:44:03
Assay Finished:				20-03-24 14:49:05
Assay Exported:				20-03-24 14:49:05
Protocol ID:				100202
Protocol Name:				Lilly FRET_384
Serial#:				="1040204"
Protocol information
Protocol:
Protocol name				Lilly FRET_384
Number of assay repeats				1
Start assay repeat each				N/A
Number of plate repeats				1
Start plate repeat each				N/A
Is label meas. height used				Yes
Height of measurement				Defined in label
Is gripper height used				No
Mode of measurement				By Columns bi-directional
Rotated plate				No
Soft move				No
Protocol notes
Plate type:
Name of the plate type				384 OptiPlate
Number of rows				16
Number of columns				24
Number of the wells in the plate				384
Height of the plate				14.35 mm
Coordinates of corners:
384 OptiPlate + Lilly FRET
12.1 mm x------------------------------------------------------- x 115.6 mm
9 mm 9 mm
12.1 mm x------------------------------------------------------- x 115.6 mm
76.5 mm 76.5 mm
Platemap:
Plate				1
Group				1
	01	02	03	04	05	06	07	08	09	10	11	12	13	14	15	16	17	18	19	20	21	22	23	24
A	-	-	-	-	-	-	-	-	-	-	-	-	-	-	-	-	-	-	-	-	-	-	-	-
B	-	-	-	-	-	-	-	-	-	-	-	-	-	-	-	-	-	-	-	-	-	-	-	-
C	-	-	-	-	-	-	-	-	-	-	-	-	-	-	-	-	-	-	-	-	-	-	-	-
D	-	-	-	-	-	-	-	-	-	-	-	-	-	-	-	-	-	-	-	-	-	-	-	-
E	-	-	-	-	-	-	-	-	-	-	-	-	-	-	-	-	-	-	-	-	-	-	-	-
F	-	-	-	-	-	-	-	-	-	-	-	-	-	-	-	-	-	-	-	-	-	-	-	-
G	-	-	-	-	-	-	-	-	-	-	-	-	-	-	-	-	-	-	-	-	-	-	-	-
H	-	-	-	-	-	-	-	-	-	-	-	-	-	-	-	-	-	-	-	-	-	-	-	-
I	-	-	-	-	-	-	-	-	-	-	-	-	-	-	-	-	-	-	-	-	-	-	-	-
J	-	-	-	-	-	-	-	-	-	-	-	-	-	-	-	-	-	-	-	-	-	-	-	-
K	-	-	-	-	-	-	-	-	-	-	-	-	-	-	-	-	-	-	-	-	-	-	-	-
L	-	-	-	-	-	-	-	-	-	-	-	-	-	-	-	-	-	-	-	-	-	-	-	-
M	-	-	-	-	-	-	-	-	-	-	-	-	-	-	-	-	-	-	-	-	-	-	-	-
N	-	-	-	-	-	-	-	-	-	-	-	-	-	-	-	-	-	-	-	-	-	-	-	-
O	-	-	-	-	-	-	-	-	-	-	-	-	-	-	-	-	-	-	-	-	-	-	-	-
P	-	-	-	-	-	-	-	-	-	-	-	-	-	-	-	-	-	-	-	-	-	-	-	-
- - Undefined
Calculations:
Plate				1
Formula index				Calc 1
Formula name				Label ratio
Formula				Label ratio where X = Lilly FRET(1) channel 1 window 1 Y = Lilly FRET(1) channel 2 window 1
Auto export parameters:
Export format				Plate2
Include basic assay information				Yes
Place assay information at				End of file
Include basic plate information				Yes
Place plate information at				Beginning of plate
Include protocol information				Yes
Protocol info level				Large
Include error and warning information				Yes
Include background information				Yes
Add plate number to the file name				Yes
Each plate to separate file				No
Field separator to use				System
File name format				<DefaultDataFolder>\<Date>\<ProtocolName>_<AssayID>.csv
Operations:
Plate 1
Group 1
Measurement
Label				Lilly FRET(1)
Labels:
Lilly FRET				6000025
Light source				Laser
Top mirror				LANCE/DELFIA Bias
Bottom mirror				N/A
Exc. filter				N/A
Using of excitation filter				Top
Ems. filter				APC 665
Using of emission filter				Top
2nd ems. filter				Europium 615
Using of 2nd emission filter				Top
Measurement height				7.3 mm
Cycle				16600
Delay				30
Number of flashes				20
Number of flashes for 2nd detector				5
Number of sequence windows				1
Total time of windows				500
Excitation light				100%
Reference excitation light				100%
Reference AD gain				4
Reference signal				323509
Last edited				13-06-14 09:17:06
Last edited by				EnVision
Factory preset				No
Filters:
APC 665				205
Filter type				Emission
Description				M665 CWL=665nm BW=7 5nm Tmin=75%
Used with				Luminescence DELFIA - Time-resolved Fluorescence Fluorescence Intensity LANCE - Time-resolved Fluorescence
Last edited				26-02-19 14:51:38
Last edited by				Installation
Factory preset				Yes
Europium 615				203
Filter type				Emission
Description				M615 CWL=615nm BW=8 5nm Tmin=80%
Used with				Luminescence DELFIA - Time-resolved Fluorescence Fluorescence Intensity LANCE - Time-resolved FluorescenceLuminescence Absorbance DELFIA - Time-resolved Fluorescence Fluorescence Intensity LANCE - Time-resolved Fluorescence
Last edited				26-02-19 14:51:38
Last edited by				Installation
Factory preset				Yes
Mirror modules:
LANCE/DELFIA Bias				445
Used by				Top
Dual				No
Bias				Yes
Description				D400
Used with				Luminescence DELFIA - Time-resolved Fluorescence Fluorescence Intensity LANCE - Time-resolved Fluorescence
Last edited				26-02-19 14:51:38
Last edited by				Installation
Factory preset				Yes
Instrument:
Serial number				1040204
Nickname				EnVision
Normalization:
Notifications for plate 1 repeat 1:
WARNING: Plate height defined in the plate editor does not match the actual plate height. Measured height is 14.85 mm. Plate editor height is 14.35 mm. The results may be affected.
Exported with EnVision Workstation version 1.14.3049.528
