## Supplementary material for "Genome-wide arrayed CRISPR activation screen for prion protein modulators": Plate_LXXXIX_A.csv

Plate information
Plate	Repeat	Barcode	Measured height	Chamber temperature at start	Chamber temperature at end	Humidity at start	Humidity at end	Ambient temperature at start	Ambient temperature at end	Formula	Measurement date
1	1	=""	N/A	N/A	N/A	N/A	N/A	N/A	N/A	Calc 1: Label ratio = X / Y where X = Lilly FRET(1) channel 1 window 1 Y = Lilly FRET(1) channel 2 window 1	21-03-24 15:43:37
Background information
Plate	Label	Result	Signal	Flashes/Time	Meastime	MeasInfo
1	Lilly FRET	0	88	20	00:00:00.000	De=1st Ex=Top Em=Top Wdw=1 (14)
1	Lilly FRET	0	51	5	00:00:00.000	De=2nd Ex=Top Em=Top Wdw=1 (142)
Calculated results: Calc 1: Label ratio = X / Y where X = Lilly FRET(1) channel 1 window 1 Y = Lilly FRET(1) channel 2 window 1
	01	02	03	04	05	06	07	08	09	10	11	12	13	14	15	16	17	18	19	20	21	22	23	24
A	0.03292991838	0.03886872135	0.04131985521	0.05783664141	0.07403626148	0.05128037532	0.05828043855	0.05841984103	0.05210567007	0.04579808726	0.05568640033	0.04256283359	0.07103611255	0.06026078972	0.05525906812	0.05789340377	0.04780099357	0.04543054904	0.04932302448	0.05748478344	0.07001180551	0.04431259584	0.06460597576	0.01981413418
B	0.0185389225	0.04056562213	0.04584854509	0.03719455837	0.03675429103	0.04561504029	0.05792640778	0.04371667826	0.05226827342	0.05370476346	0.04954774382	0.0501885549	0.10879996412	0.03996141958	0.04613791432	0.04625348903	0.03214906425	0.05230946545	0.04886636202	0.04814679009	0.06528931751	0.05024049301	0.04654542799	0.04140127389
C	0.08355091384	0.04417494498	0.04585785491	0.04778192603	0.10611207395	0.05537806177	0.05024363508	0.04700420933	0.05732713906	0.04845592829	0.04156209368	0.05429142323	0.03768270402	0.04778714036	0.04977184129	0.04785649088	0.0468055213	0.04494467182	0.05112727492	0.04347099655	0.0640996465	0.0462365427	0.04674483883	0.0202904903
D	0.01771582931	0.04715325549	0.0532456544	0.04884458541	0.03507166358	0.03653849041	0.0417769092	0.04602161621	0.03372753824	0.04645135707	0.06936783086	0.04274830481	0.10737791182	0.05050133037	0.03306888282	0.05904413958	0.0477104573	0.04599186099	0.04538995298	0.03897366562	0.06348450886	0.04522590121	0.04624789175	0.06031363088
E	0.10500	0.04087055644	0.04538970694	0.04299011319	0.0936166851	0.04839585069	0.02953580039	0.05586329994	0.04047475296	0.04580375302	0.0504907214	0.04370719806	0.03611356623	0.0432093982	0.04726863208	0.05845758787	0.04869343337	0.04797996489	0.05398508801	0.04896500189	0.06369332555	0.05258394564	0.04605135903	0.0193425838
F	0.017456827	0.02467404488	0.0440670777	0.04851221577	0.03626683515	0.04980313441	0.04700713556	0.04255667769	0.05085513735	0.0434518547	0.05016032982	0.04572876355	0.0910928003	0.06008199667	0.04844548634	0.0426239027	0.04872924221	0.04044482331	0.03918166536	0.04281364472	0.0622308686	0.05229711991	0.05501407841	0.43820224719
G	0.34722222222	0.04444226133	0.0432986973	0.04154421587	0.102032761	0.0452165388	0.05427497628	0.05913130573	0.03059695903	0.04871404713	0.04760945716	0.06058649244	0.03648368232	0.04488766961	0.04908706203	0.05464210471	0.06074641291	0.05157039644	0.04526536417	0.0459409761	0.06123016141	0.04764573572	0.0493491921	0.02082691885
H	0.01746508802	0.03450263018	0.03860325462	0.03540237626	0.03626980825	0.049590657	0.03785894434	0.04156845468	0.05345563699	0.0452271035	0.04039797339	0.03260118185	0.09789029536	0.04955045401	0.04813090767	0.04575747367	0.04556242861	0.04736215024	0.04986731535	0.03920830542	0.06194775473	0.052903063	0.04909073286	0.06699346405
I	0.06701030928	0.03280890826	0.04788916847	0.051037424	0.08896834033	0.05040604665	0.03609332318	0.04209930577	0.0453179208	0.03548068432	0.0495135916	0.04361837668	0.03755489827	0.0438260091	0.04948024635	0.0457943027	0.03320813485	0.03283006408	0.03635889216	0.04047764383	0.06247080979	0.04248648813	0.05489681733	0.02039109303
J	0.01768360328	0.03129734351	0.05126443723	0.04661637695	0.03323916571	0.03225684921	0.0341006674	0.04261633158	0.03230963909	0.04736679269	0.04048425485	0.04704864865	0.09138871294	0.05138632445	0.04992062892	0.03833973705	0.04917344649	0.03722350169	0.04266295883	0.0434719127	0.06078756604	0.0488115257	0.04617890406	0.03721204962
K	0.03072625698	0.05069346273	0.0434814947	0.04580854801	0.09127098249	0.05220285406	0.04961134792	0.05004338149	0.04446892306	0.0575142652	0.03634974838	0.04943478228	0.03558968265	0.04761218702	0.04304892511	0.03720339885	0.04893245889	0.0490112694	0.02548809007	0.05375506745	0.06106020183	0.04870845893	0.05008149242	0.01977542772
L	0.01824126017	0.04489528697	0.04140663769	0.04828973843	0.03615000901	0.0440275883	0.05990382725	0.04693534463	0.05231207429	0.05082525544	0.03493390475	0.04705057768	0.08903993985	0.04653029672	0.04474583913	0.05239598407	0.038798896	0.04609495454	0.03074031407	0.04104558543	0.06137096098	0.05026634675	0.04712711087	0.028750
M	0.04274735831	0.04554586047	0.03922335354	0.04552693559	0.09524893228	0.04965749579	0.05325713432	0.04010511452	0.04687202093	0.04777419937	0.04787354329	0.04485300783	0.03551646679	0.03470337044	0.05933739778	0.04927726675	0.04287829479	0.0398947065	0.05123803737	0.05327426635	0.06313906715	0.04644429792	0.04539505722	0.01983413647
N	0.01798004708	0.04779579891	0.0510018491	0.0558184705	0.03559074904	0.04380744254	0.04819221652	0.04645207923	0.04694233133	0.04242717186	0.03989496011	0.05425007926	0.09438113639	0.05897515528	0.04256153846	0.04468403389	0.05157326526	0.06000908635	0.02842547518	0.04909357318	0.06009140316	0.04730081516	0.04626235442	0.220657277
O	0.02257181943	0.05453465977	0.04147667806	0.04843723957	0.10367683749	0.04787793628	0.03878910221	0.05080138231	0.04415520775	0.04590875856	0.03294997901	0.0418674321	0.03328626791	0.05308280828	0.04388165432	0.04735677881	0.04252094315	0.0368703687	0.04015386692	0.050095402	0.06044330131	0.04204309848	0.03972976836	0.02056415194
P	0.01845891569	0.05549032845	0.04941958834	0.04545555301	0.07007489997	0.05251122968	0.05720774705	0.04430756413	0.05692812972	0.03758951229	0.04265883293	0.03416334135	0.06554092086	0.04859208899	0.06015678765	0.05594226481	0.04165508329	0.05047154521	0.05169187004	0.05458406384	0.06736625483	0.0517927075	0.04871288319	0.02767857143
Plate information
Plate	Repeat	Barcode	Measured height	Chamber temperature at start	Chamber temperature at end	Humidity at start	Humidity at end	Ambient temperature at start	Ambient temperature at end	Group	Label	ScanX	ScanY	Measinfo	Kinetics	Measurement date
1	1	=""	14.8	24.04	24.06	41.8	41.8	22.92	22.84	1	Lilly FRET(1)	0	0	De=1st Ex=Top Em=Top Wdw=1 (14)	0	21-03-24 15:43:37
Background information
Plate	Label	Result	Signal	Flashes/Time	Meastime	MeasInfo
1	Lilly FRET	0	88	20	00:00:00.000	De=1st Ex=Top Em=Top Wdw=1 (14)
1	Lilly FRET	0	51	5	00:00:00.000	De=2nd Ex=Top Em=Top Wdw=1 (142)
Results for Lilly FRET(1) - channel 1 window 1 (Counts)
	01	02	03	04	05	06	07	08	09	10	11	12	13	14	15	16	17	18	19	20	21	22	23	24
A	117	5375	5833	8022	10225	7061	8383	8070	7144	6302	7637	5917	9619	8203	7538	8000	6543	6196	6743	7820	9548	6184	8768	2744
B	2608	5617	6342	5151	5060	6369	7961	6035	7148	7883	6798	6854	14557	5469	6282	6413	4310	7171	6662	6434	8801	6685	6373	65
C	64	5941	6109	6412	13776	7332	6692	6298	7626	6438	5498	7146	4950	6295	6588	6344	6263	5930	6776	5724	8450	6047	6195	2685
D	2420	6368	7174	6468	4637	4867	5558	6072	4469	6560	9180	5510	13672	6719	4385	7919	6313	7832	6005	5131	8270	5943	6060	50
E	63	5414	6014	5644	13035	6331	3859	7261	5296	5968	6549	5661	4658	5576	6128	7649	6412	6533	7045	6356	8183	6856	5952	2505
F	2326	3255	5818	6360	4707	6451	6120	5714	6622	5652	6570	5920	11630	8192	6303	5579	6262	5219	5081	5540	8093	6773	7112	39
G	50	5881	5913	5598	14476	6088	7264	7911	4085	6563	6619	7975	4835	6054	6635	7288	8171	6888	6047	6096	8152	6376	6597	2841
H	2400	4670	5207	4836	4969	6760	5449	5661	7337	6074	5717	4386	12876	6663	6421	6248	6143	6400	6765	5208	8364	7128	6584	41
I	78	4396	6509	6917	12019	6809	4836	5579	6061	4741	6581	5820	5028	5874	6564	6194	4350	4375	4877	5305	8293	5597	7241	2706
J	2391	4173	6791	6396	4424	4281	4527	5615	4264	6277	5307	6528	11831	6735	6604	5109	6443	4865	5615	5657	7916	6444	6039	63
K	99	6634	5846	6076	12060	6870	6925	6633	5894	7610	4854	6529	4672	6279	5663	4895	6424	6454	3346	7041	7896	6383	6545	2603
L	2455	5966	5507	6552	4812	5809	7923	6198	7273	6790	4630	6243	11606	6260	5955	6988	5370	6069	4056	5488	8055	6662	6268	69
M	89	6008	5216	6089	12556	6633	7129	5311	6146	6349	6351	5938	4854	4551	7757	6525	5705	5259	6746	7011	8225	6128	5966	2626
N	2406	6271	6730	7242	4589	5653	6282	6041	6035	5881	5135	7016	11968	7596	5533	5765	6707	7661	3667	6299	7784	6087	5982	47
O	198	7532	5667	6684	13921	6508	5265	6821	5947	6216	4395	5674	4432	7077	5860	6337	5695	4916	5355	6695	7990	5617	5281	2755
P	2512	7562	6718	6152	9440	7096	7733	5956	7696	4992	5765	4529	8733	6404	8042	7426	5544	6695	6905	7223	8904	6811	6485	62
Plate information
Plate	Repeat	Barcode	Measured height	Chamber temperature at start	Chamber temperature at end	Humidity at start	Humidity at end	Ambient temperature at start	Ambient temperature at end	Group	Label	ScanX	ScanY	Measinfo	Kinetics	Measurement date
1	1	=""	14.8	24.04	24.06	41.8	41.8	22.92	22.84	1	Lilly FRET(1)	0	0	De=2nd Ex=Top Em=Top Wdw=1 (142)	0	21-03-24 15:43:37
Background information
Plate	Label	Result	Signal	Flashes/Time	Meastime	MeasInfo
1	Lilly FRET	0	88	20	00:00:00.000	De=1st Ex=Top Em=Top Wdw=1 (14)
1	Lilly FRET	0	51	5	00:00:00.000	De=2nd Ex=Top Em=Top Wdw=1 (142)
Results for Lilly FRET(1) - channel 2 window 1 (Counts)
	01	02	03	04	05	06	07	08	09	10	11	12	13	14	15	16	17	18	19	20	21	22	23	24
A	3553	138286	141167	138701	138108	137694	143839	138138	137106	137604	137143	139018	135410	136125	136412	138185	136880	136384	136711	136036	136377	139554	135715	138487
B	140677	138467	138325	138488	137671	139625	137433	138048	136756	146784	137201	136565	133796	136857	136157	138649	134063	137088	136331	133633	134800	133060	136920	1570
C	766	134488	133216	134193	129825	132399	133191	133988	133026	132863	132284	131623	131360	131730	132364	132563	133809	131940	132532	131674	131826	130784	132528	132328
D	136601	135049	134734	132420	132215	133202	133040	131938	132503	141223	132338	128894	127326	133046	132602	134120	132319	170291	132298	131653	130268	131407	131033	829
E	600	132467	132497	131286	139238	130817	130655	129978	130847	130295	129707	129521	128982	129046	129642	130847	131681	136161	130499	129807	128475	130382	129247	129507
F	133243	131920	132026	131101	129788	129530	130193	134268	130213	130075	130980	129459	127672	136347	130105	130889	128506	129040	129678	129398	130048	129510	129276	89
G	144	132329	136563	134748	141876	134641	133837	133787	133510	134725	139027	131630	132525	134870	135168	133377	134510	133565	133590	132692	133137	133821	133680	136410
H	137417	135352	134885	136601	137001	136316	143929	136185	137254	134300	141517	134535	131535	134469	133407	136546	134826	135129	135660	132829	135017	134737	134119	612
I	1164	133988	135918	135528	135093	135083	133986	132520	133744	133622	132913	133430	133884	134030	132659	135257	130992	133262	134135	131060	132750	131736	131902	132705
J	135210	133334	132470	137205	133096	132716	132754	131757	131973	132519	131088	138750	129458	131066	132290	133256	131026	130697	131613	130130	130224	132018	130774	1693
K	3222	130865	134448	132639	132134	131602	139585	132545	132542	132315	133536	132073	131274	131878	131548	131574	131283	131684	131277	130983	129315	131045	130687	131628
L	134585	132887	132998	135681	133112	131940	132262	132054	139031	133595	132536	132687	130346	134536	133085	133369	138406	131663	131944	133705	131251	132534	133002	2400
M	2082	131911	132982	133745	131823	133575	133860	132427	131123	132896	132662	132388	136669	131140	130727	132414	133051	131822	131660	131602	130268	131943	131424	132398
N	133815	131204	131956	129742	128938	129042	130353	130048	128562	138614	128713	129327	126805	128800	130000	129017	130048	127664	129004	128306	129536	128687	129306	213
O	8772	138114	136631	137993	134273	135929	135734	134268	134684	135399	133384	135523	133148	133320	133541	133814	133934	133332	133362	133645	132190	133601	132923	133971
P	136086	136276	135938	135341	134713	135133	135174	134424	135188	132803	135142	132569	133245	131791	133684	132744	133093	132649	133580	132328	132173	131505	133127	2240
Basic assay information
Assay ID:				19285
Assay Started:				21-03-24 15:38:42
Assay Finished:				21-03-24 15:43:44
Assay Exported:				21-03-24 15:43:44
Protocol ID:				100202
Protocol Name:				Lilly FRET_384
Serial#:				="1040204"
Protocol information
Protocol:
Protocol name				Lilly FRET_384
Number of assay repeats				1
Start assay repeat each				N/A
Number of plate repeats				1
Start plate repeat each				N/A
Is label meas. height used				Yes
Height of measurement				Defined in label
Is gripper height used				No
Mode of measurement				By Columns bi-directional
Rotated plate				No
Soft move				No
Protocol notes
Plate type:
Name of the plate type				384 OptiPlate
Number of rows				16
Number of columns				24
Number of the wells in the plate				384
Height of the plate				14.35 mm
Coordinates of corners:
384 OptiPlate + Lilly FRET
12.1 mm x------------------------------------------------------- x 115.6 mm
9 mm 9 mm
12.1 mm x------------------------------------------------------- x 115.6 mm
76.5 mm 76.5 mm
Platemap:
Plate				1
Group				1
	01	02	03	04	05	06	07	08	09	10	11	12	13	14	15	16	17	18	19	20	21	22	23	24
A	-	-	-	-	-	-	-	-	-	-	-	-	-	-	-	-	-	-	-	-	-	-	-	-
B	-	-	-	-	-	-	-	-	-	-	-	-	-	-	-	-	-	-	-	-	-	-	-	-
C	-	-	-	-	-	-	-	-	-	-	-	-	-	-	-	-	-	-	-	-	-	-	-	-
D	-	-	-	-	-	-	-	-	-	-	-	-	-	-	-	-	-	-	-	-	-	-	-	-
E	-	-	-	-	-	-	-	-	-	-	-	-	-	-	-	-	-	-	-	-	-	-	-	-
F	-	-	-	-	-	-	-	-	-	-	-	-	-	-	-	-	-	-	-	-	-	-	-	-
G	-	-	-	-	-	-	-	-	-	-	-	-	-	-	-	-	-	-	-	-	-	-	-	-
H	-	-	-	-	-	-	-	-	-	-	-	-	-	-	-	-	-	-	-	-	-	-	-	-
I	-	-	-	-	-	-	-	-	-	-	-	-	-	-	-	-	-	-	-	-	-	-	-	-
J	-	-	-	-	-	-	-	-	-	-	-	-	-	-	-	-	-	-	-	-	-	-	-	-
K	-	-	-	-	-	-	-	-	-	-	-	-	-	-	-	-	-	-	-	-	-	-	-	-
L	-	-	-	-	-	-	-	-	-	-	-	-	-	-	-	-	-	-	-	-	-	-	-	-
M	-	-	-	-	-	-	-	-	-	-	-	-	-	-	-	-	-	-	-	-	-	-	-	-
N	-	-	-	-	-	-	-	-	-	-	-	-	-	-	-	-	-	-	-	-	-	-	-	-
O	-	-	-	-	-	-	-	-	-	-	-	-	-	-	-	-	-	-	-	-	-	-	-	-
P	-	-	-	-	-	-	-	-	-	-	-	-	-	-	-	-	-	-	-	-	-	-	-	-
- - Undefined
Calculations:
Plate				1
Formula index				Calc 1
Formula name				Label ratio
Formula				Label ratio where X = Lilly FRET(1) channel 1 window 1 Y = Lilly FRET(1) channel 2 window 1
Auto export parameters:
Export format				Plate2
Include basic assay information				Yes
Place assay information at				End of file
Include basic plate information				Yes
Place plate information at				Beginning of plate
Include protocol information				Yes
Protocol info level				Large
Include error and warning information				Yes
Include background information				Yes
Add plate number to the file name				Yes
Each plate to separate file				No
Field separator to use				System
File name format				<DefaultDataFolder>\<Date>\<ProtocolName>_<AssayID>.csv
Operations:
Plate 1
Group 1
Measurement
Label				Lilly FRET(1)
Labels:
Lilly FRET				6000025
Light source				Laser
Top mirror				LANCE/DELFIA Bias
Bottom mirror				N/A
Exc. filter				N/A
Using of excitation filter				Top
Ems. filter				APC 665
Using of emission filter				Top
2nd ems. filter				Europium 615
Using of 2nd emission filter				Top
Measurement height				7.3 mm
Cycle				16600
Delay				30
Number of flashes				20
Number of flashes for 2nd detector				5
Number of sequence windows				1
Total time of windows				500
Excitation light				100%
Reference excitation light				100%
Reference AD gain				4
Reference signal				323509
Last edited				13-06-14 09:17:06
Last edited by				EnVision
Factory preset				No
Filters:
APC 665				205
Filter type				Emission
Description				M665 CWL=665nm BW=7 5nm Tmin=75%
Used with				Luminescence DELFIA - Time-resolved Fluorescence Fluorescence Intensity LANCE - Time-resolved Fluorescence
Last edited				26-02-19 14:51:38
Last edited by				Installation
Factory preset				Yes
Europium 615				203
Filter type				Emission
Description				M615 CWL=615nm BW=8 5nm Tmin=80%
Used with				Luminescence DELFIA - Time-resolved Fluorescence Fluorescence Intensity LANCE - Time-resolved FluorescenceLuminescence Absorbance DELFIA - Time-resolved Fluorescence Fluorescence Intensity LANCE - Time-resolved Fluorescence
Last edited				26-02-19 14:51:38
Last edited by				Installation
Factory preset				Yes
Mirror modules:
LANCE/DELFIA Bias				445
Used by				Top
Dual				No
Bias				Yes
Description				D400
Used with				Luminescence DELFIA - Time-resolved Fluorescence Fluorescence Intensity LANCE - Time-resolved Fluorescence
Last edited				26-02-19 14:51:38
Last edited by				Installation
Factory preset				Yes
Instrument:
Serial number				1040204
Nickname				EnVision
Normalization:
Exported with EnVision Workstation version 1.14.3049.528
