## Supplementary material for "Genome-wide arrayed CRISPR activation screen for prion protein modulators": Plate_LXXXIX_B.csv

Plate information
Plate	Repeat	Barcode	Measured height	Chamber temperature at start	Chamber temperature at end	Humidity at start	Humidity at end	Ambient temperature at start	Ambient temperature at end	Formula	Measurement date
1	1	=""	N/A	N/A	N/A	N/A	N/A	N/A	N/A	Calc 1: Label ratio = X / Y where X = Lilly FRET(1) channel 1 window 1 Y = Lilly FRET(1) channel 2 window 1	21-03-24 15:49:48
Background information
Plate	Label	Result	Signal	Flashes/Time	Meastime	MeasInfo
1	Lilly FRET	0	104	20	00:00:00.000	De=1st Ex=Top Em=Top Wdw=1 (14)
1	Lilly FRET	0	66	5	00:00:00.000	De=2nd Ex=Top Em=Top Wdw=1 (142)
Calculated results: Calc 1: Label ratio = X / Y where X = Lilly FRET(1) channel 1 window 1 Y = Lilly FRET(1) channel 2 window 1
	01	02	03	04	05	06	07	08	09	10	11	12	13	14	15	16	17	18	19	20	21	22	23	24
A	0.03913630229	0.03974931196	0.04133788299	0.06175945348	0.07406957466	0.0532998555	0.06186815313	0.05889604455	0.05434813529	0.04693993798	0.05750003535	0.04268473637	0.07174461788	0.06043186146	0.0555360155	0.06049361532	0.04922251857	0.04538882835	0.04997507748	0.05612017217	0.07178377283	0.04373031418	0.06395685118	0.02203217238
B	0.01809523142	0.04145728643	0.04630728031	0.03694783709	0.03540546354	0.04647331902	0.05681516982	0.04500947793	0.05299349302	0.04978310266	0.04855369698	0.05178056517	0.1163343457	0.03834264567	0.0479216714	0.04658929197	0.03368311124	0.05441537794	0.04825351359	0.05238506728	0.06335576868	0.04953375767	0.04577248216	0.02350265353
C	0.10757575758	0.04613612688	0.04719948266	0.04835116356	0.10629311558	0.0545982304	0.05064052268	0.04847004089	0.05693759146	0.05050606561	0.04165784807	0.05579437379	0.03788318668	0.04864723858	0.04929880537	0.04905201538	0.04795656201	0.04649301246	0.05216893217	0.04310242484	0.06440070231	0.044793335	0.04728910317	0.01969552031
D	0.01769257196	0.04709450118	0.05485980684	0.04813389622	0.03671170167	0.03721384892	0.04305314153	0.04640424394	0.03572097343	0.04770662348	0.07086541203	0.04303457183	0.10662833046	0.05035934064	0.03246508401	0.05964358863	0.047915672	0.04801349213	0.04564426489	0.04032180042	0.06325992498	0.04700711439	0.04681912682	0.05968468468
E	0.03064958829	0.04249950749	0.04443493719	0.04026534443	0.09999923735	0.04985845079	0.02875535501	0.05704639824	0.04084561883	0.04452767374	0.04966283944	0.04412863482	0.03717329233	0.04444646497	0.04536899607	0.05758091473	0.04983288442	0.04547383095	0.05322876178	0.04950267261	0.06282984362	0.05259491466	0.04750247489	0.01913046146
F	0.01769426383	0.02584710933	0.04473725916	0.04924901305	0.03432224947	0.05131917632	0.04666554832	0.04442789774	0.05170412655	0.04412291875	0.04997596209	0.04383164006	0.09976118107	0.05960249596	0.05058793672	0.04315382813	0.04816080617	0.0418725892	0.04031348107	0.04254565885	0.06520898132	0.05155856906	0.05428678106	0.03477285474
G	0.03687707641	0.04318658896	0.04198490036	0.03895466401	0.09051446945	0.04505364578	0.05319547905	0.03793568549	0.02871040196	0.04458570706	0.04406186382	0.05493414717	0.03641816316	0.04310570235	0.04882466872	0.05134445477	0.05787200282	0.05021437069	0.04235923326	0.04300004492	0.05917236835	0.04552834579	0.04748512389	0.02046723479
H	0.0176503115	0.03520945961	0.03910371658	0.03464779088	0.03393074905	0.05062051188	0.03818571776	0.04153263278	0.05193362851	0.04430468204	0.04082050682	0.0340338863	0.0933482308	0.04901359578	0.04921913724	0.04551313686	0.04624881432	0.04670978794	0.04844148367	0.03932364827	0.06013359693	0.05004091349	0.04734200826	0.02575262967
I	0.0373499333	0.03315426168	0.04696926601	0.05295736414	0.0910569967	0.0492798423	0.03786802638	0.04243249883	0.04498625087	0.03613647572	0.05069511026	0.04189981848	0.03451452711	0.04049606739	0.04809219794	0.04396027009	0.03401473644	0.03115752697	0.03481768169	0.04204326344	0.06024539595	0.04345426643	0.05591975776	0.01997397968
J	0.01746305456	0.0322060338	0.0539283855	0.04512528114	0.03479276832	0.03149677702	0.03505434172	0.03992349809	0.03087844374	0.04667472612	0.04314972724	0.04363308508	0.09349343973	0.05064612689	0.04915012978	0.0443722533	0.04592625473	0.03727742981	0.0397300717	0.04224237026	0.06075933751	0.04525258673	0.04501349344	0.03647116806
K	0.04643962848	0.050606001	0.04483257482	0.04755067185	0.07668871275	0.0527587537	0.04871018879	0.051820644	0.04368749247	0.06288234869	0.03689795172	0.04940577379	0.0358797567	0.04665636925	0.04184848043	0.03765611011	0.05002872573	0.04912336929	0.02570375548	0.05415154108	0.06158510045	0.04882662909	0.05074471106	0.01949662704
L	0.01846083775	0.04317816532	0.04367711646	0.04703719396	0.03291160427	0.04429343932	0.06239079901	0.04293572647	0.05217509828	0.05159097461	0.03491133153	0.04597258993	0.09771217712	0.04676272756	0.0446808344	0.05856657375	0.03734858681	0.0463691637	0.03123631587	0.04136844681	0.06108951189	0.05061044479	0.04929092134	0.03310430981
M	0.05302515296	0.04545624017	0.03892133601	0.0459777087	0.09178862099	0.04804939826	0.0518388447	0.04018114951	0.04931045724	0.05021952655	0.04824158164	0.04503417465	0.03366702651	0.03533086377	0.06001547501	0.05042010281	0.04384745906	0.03976553806	0.05374889154	0.04035709918	0.06040576166	0.04717255749	0.05067230791	0.02015910255
N	0.01757076273	0.04821961865	0.05090339585	0.0574576614	0.03683277676	0.0431048304	0.05209000274	0.04537066691	0.04525569147	0.04476870395	0.04171468966	0.05561076317	0.0968107725	0.06098779615	0.0455397329	0.04602721839	0.0517655231	0.06141754191	0.02895739575	0.05184792708	0.06222403736	0.04595557193	0.04725474969	0.04824561404
O	0.02578334825	0.05570331079	0.04424536334	0.05131195335	0.09789145277	0.04863888435	0.03965518508	0.05040030725	0.04628214548	0.04359555491	0.03369602599	0.04308722951	0.03381249769	0.05486088477	0.04646109887	0.05044702727	0.04236377249	0.03670024665	0.04279241361	0.04966116446	0.06188981737	0.04373894824	0.04152594069	0.02067929419
P	0.01852896848	0.05384632342	0.04841993127	0.04608442737	0.07178568544	0.0537166983	0.05860425849	0.04701121483	0.05933819901	0.03888124372	0.04413994083	0.03615653513	0.06637288385	0.05017267701	0.05505199886	0.06148241932	0.04301012688	0.05170532462	0.05091829044	0.05516245705	0.0692343367	0.05389317399	0.04937958788	0.04306632214
Plate information
Plate	Repeat	Barcode	Measured height	Chamber temperature at start	Chamber temperature at end	Humidity at start	Humidity at end	Ambient temperature at start	Ambient temperature at end	Group	Label	ScanX	ScanY	Measinfo	Kinetics	Measurement date
1	1	=""	14.85	24.04	24.01	42.2	40.9	22.62	23.14	1	Lilly FRET(1)	0	0	De=1st Ex=Top Em=Top Wdw=1 (14)	0	21-03-24 15:49:48
Background information
Plate	Label	Result	Signal	Flashes/Time	Meastime	MeasInfo
1	Lilly FRET	0	104	20	00:00:00.000	De=1st Ex=Top Em=Top Wdw=1 (14)
1	Lilly FRET	0	66	5	00:00:00.000	De=2nd Ex=Top Em=Top Wdw=1 (142)
Results for Lilly FRET(1) - channel 1 window 1 (Counts)
	01	02	03	04	05	06	07	08	09	10	11	12	13	14	15	16	17	18	19	20	21	22	23	24
A	87	5575	5815	8715	10365	7451	8635	8313	7642	6675	8132	6041	9891	8410	7737	8461	6847	6373	6918	7797	9917	6095	8846	3094
B	2580	5808	6519	5170	4938	6517	7931	6316	7460	6989	6830	7183	15858	5284	6583	6515	4709	7530	6671	7214	8773	6895	6400	62
C	71	6289	6423	6576	14345	7411	6906	6626	7743	7036	5708	7515	5089	6527	6644	6737	6421	6331	7104	5809	8693	6097	6395	2656
D	2369	6336	7390	6442	4940	4911	5821	6683	4769	6952	9941	5731	13907	6825	4305	7979	6423	6434	6135	5418	8517	6310	6193	53
E	134	5609	6024	5384	13112	6622	3779	7570	5350	5885	6540	5788	4739	5866	5930	7545	6605	6002	6943	6455	8417	6795	6190	2494
F	2324	3396	5928	6512	4520	6699	6120	6265	7083	5785	6549	5738	12866	7737	6578	5708	6299	5558	5252	5528	8428	6722	6979	62
G	111	5884	5739	5317	12386	6135	7234	5147	3937	6081	6017	7416	5076	5770	7008	6962	7878	6711	5655	5743	7723	6085	6416	2786
H	2394	4800	5307	4655	4591	6873	5181	5810	7061	6023	5580	4612	12365	6554	6653	6179	6241	6326	6479	5235	8030	6727	6396	71
I	84	4462	6275	7101	12033	6600	5065	5700	6004	4836	7191	5586	4608	5365	6418	5944	4501	4138	4696	5582	7861	5748	7387	2656
J	2309	4253	7562	5999	4586	4168	4680	5323	4054	6216	5956	5759	12185	6937	6457	5846	6001	4922	5181	5549	7880	5948	5938	74
K	105	6689	5950	6292	10169	7249	6422	6888	5801	8696	4844	6481	4902	6162	5457	4963	6531	6744	3236	7026	8065	6375	6613	2578
L	2513	5749	5768	6217	4326	5873	8213	5612	7273	6800	4646	6095	12578	6111	5704	7669	4884	6063	4066	5410	8045	6587	6437	53
M	78	6096	5118	6064	12011	6412	6849	5288	6504	6657	6454	5897	4335	4683	7834	6493	5711	5217	7031	5280	7905	6158	6659	2638
N	2326	6297	6663	7671	4842	5646	6834	5950	6393	5857	5429	7219	12294	7751	6172	5922	6707	7947	3777	6752	8075	5987	6146	44
O	144	7519	5976	6952	12990	6543	5396	6824	6299	5963	4605	5840	4575	7406	6244	6771	5715	4940	5846	6676	8184	5887	5582	2808
P	2594	7328	6636	6322	9778	7303	8191	6401	8057	5227	5998	4882	9037	6770	7501	8304	5912	7013	6823	7336	9405	7071	6626	50
Plate information
Plate	Repeat	Barcode	Measured height	Chamber temperature at start	Chamber temperature at end	Humidity at start	Humidity at end	Ambient temperature at start	Ambient temperature at end	Group	Label	ScanX	ScanY	Measinfo	Kinetics	Measurement date
1	1	=""	14.85	24.04	24.01	42.2	40.9	22.62	23.14	1	Lilly FRET(1)	0	0	De=2nd Ex=Top Em=Top Wdw=1 (142)	0	21-03-24 15:49:48
Background information
Plate	Label	Result	Signal	Flashes/Time	Meastime	MeasInfo
1	Lilly FRET	0	104	20	00:00:00.000	De=1st Ex=Top Em=Top Wdw=1 (14)
1	Lilly FRET	0	66	5	00:00:00.000	De=2nd Ex=Top Em=Top Wdw=1 (142)
Results for Lilly FRET(1) - channel 2 window 1 (Counts)
	01	02	03	04	05	06	07	08	09	10	11	12	13	14	15	16	17	18	19	20	21	22	23	24
A	2223	140254	140670	141112	139936	139794	139571	141147	140612	142203	141426	141526	137864	139165	139315	139866	139103	140409	138429	138934	138151	139377	138312	140431
B	142579	140096	140777	139927	139470	140231	139593	140326	140772	140389	140669	138720	136314	137810	137370	139839	139803	138380	138249	137711	138472	139198	139822	2638
C	660	136314	136082	136005	134957	135737	136373	136703	135991	139310	137021	134691	134334	134170	134770	137344	133892	136171	136173	134772	134983	136114	135232	134853
D	133898	134538	134707	133835	134562	131967	135205	144017	133507	145724	140280	133172	130425	135526	132604	133778	134048	134004	134409	134369	134635	134235	132275	888
E	4372	131978	135569	133713	131121	132816	131419	132699	130981	132165	131688	131162	127484	131979	130706	131033	132543	131988	130437	130397	133965	129195	130309	130368
F	131342	131388	132507	132226	131693	130536	131146	141015	136991	131111	131043	130910	128968	129810	130031	132271	130791	132736	130279	129931	129246	130376	128558	1783
G	3010	136246	136692	136492	136840	136171	135989	135677	137128	136389	136558	134998	139381	133857	143534	135594	136128	133647	133501	133558	130517	133653	135116	136120
H	135635	136327	135716	134352	135305	135775	135679	139890	135962	135945	136696	135512	132461	133718	135171	135763	134944	135432	133749	133126	133536	134430	135102	2757
I	2249	134583	133598	134089	132148	133929	133754	134331	133463	133826	141848	133318	133509	132482	133452	135213	132325	132809	134874	132768	130483	132277	132100	132973
J	132222	132056	140223	132941	131809	132331	133507	133330	131289	133177	138031	131987	130330	136970	131373	131749	130666	132037	130405	131361	129692	131440	131916	2029
K	2261	132178	132716	132322	132601	137399	131841	132920	132784	138290	131281	131179	136623	132072	130399	131798	130545	137287	125896	129747	130957	130564	130319	132228
L	136126	133146	132060	132172	131443	132593	131638	130707	139396	131806	133080	132579	128725	130681	127661	130945	130768	130755	130169	130776	131692	130151	130592	1601
M	1471	134107	131496	131890	130855	133446	132121	131604	131899	132558	133785	130945	128761	132547	130533	128778	130247	131194	130812	130832	130865	130542	131413	130859
N	132379	130590	130895	133507	131459	130983	131196	131142	141264	130828	130146	129813	126990	127091	135530	128663	129565	129393	130433	130227	129773	130278	130061	912
O	5585	134983	135065	135485	132698	134522	136073	135396	136100	136780	136663	135539	135305	134996	134392	134220	134903	134604	136613	134431	132235	134594	134422	135788
P	139997	136091	137051	137183	136211	135954	139768	136159	135781	134435	135886	135024	136155	134934	136253	135063	137456	135634	133999	132989	135843	131204	134185	1161
Basic assay information
Assay ID:				19286
Assay Started:				21-03-24 15:44:53
Assay Finished:				21-03-24 15:49:55
Assay Exported:				21-03-24 15:49:55
Protocol ID:				100202
Protocol Name:				Lilly FRET_384
Serial#:				="1040204"
Protocol information
Protocol:
Protocol name				Lilly FRET_384
Number of assay repeats				1
Start assay repeat each				N/A
Number of plate repeats				1
Start plate repeat each				N/A
Is label meas. height used				Yes
Height of measurement				Defined in label
Is gripper height used				No
Mode of measurement				By Columns bi-directional
Rotated plate				No
Soft move				No
Protocol notes
Plate type:
Name of the plate type				384 OptiPlate
Number of rows				16
Number of columns				24
Number of the wells in the plate				384
Height of the plate				14.35 mm
Coordinates of corners:
384 OptiPlate + Lilly FRET
12.1 mm x------------------------------------------------------- x 115.6 mm
9 mm 9 mm
12.1 mm x------------------------------------------------------- x 115.6 mm
76.5 mm 76.5 mm
Platemap:
Plate				1
Group				1
	01	02	03	04	05	06	07	08	09	10	11	12	13	14	15	16	17	18	19	20	21	22	23	24
A	-	-	-	-	-	-	-	-	-	-	-	-	-	-	-	-	-	-	-	-	-	-	-	-
B	-	-	-	-	-	-	-	-	-	-	-	-	-	-	-	-	-	-	-	-	-	-	-	-
C	-	-	-	-	-	-	-	-	-	-	-	-	-	-	-	-	-	-	-	-	-	-	-	-
D	-	-	-	-	-	-	-	-	-	-	-	-	-	-	-	-	-	-	-	-	-	-	-	-
E	-	-	-	-	-	-	-	-	-	-	-	-	-	-	-	-	-	-	-	-	-	-	-	-
F	-	-	-	-	-	-	-	-	-	-	-	-	-	-	-	-	-	-	-	-	-	-	-	-
G	-	-	-	-	-	-	-	-	-	-	-	-	-	-	-	-	-	-	-	-	-	-	-	-
H	-	-	-	-	-	-	-	-	-	-	-	-	-	-	-	-	-	-	-	-	-	-	-	-
I	-	-	-	-	-	-	-	-	-	-	-	-	-	-	-	-	-	-	-	-	-	-	-	-
J	-	-	-	-	-	-	-	-	-	-	-	-	-	-	-	-	-	-	-	-	-	-	-	-
K	-	-	-	-	-	-	-	-	-	-	-	-	-	-	-	-	-	-	-	-	-	-	-	-
L	-	-	-	-	-	-	-	-	-	-	-	-	-	-	-	-	-	-	-	-	-	-	-	-
M	-	-	-	-	-	-	-	-	-	-	-	-	-	-	-	-	-	-	-	-	-	-	-	-
N	-	-	-	-	-	-	-	-	-	-	-	-	-	-	-	-	-	-	-	-	-	-	-	-
O	-	-	-	-	-	-	-	-	-	-	-	-	-	-	-	-	-	-	-	-	-	-	-	-
P	-	-	-	-	-	-	-	-	-	-	-	-	-	-	-	-	-	-	-	-	-	-	-	-
- - Undefined
Calculations:
Plate				1
Formula index				Calc 1
Formula name				Label ratio
Formula				Label ratio where X = Lilly FRET(1) channel 1 window 1 Y = Lilly FRET(1) channel 2 window 1
Auto export parameters:
Export format				Plate2
Include basic assay information				Yes
Place assay information at				End of file
Include basic plate information				Yes
Place plate information at				Beginning of plate
Include protocol information				Yes
Protocol info level				Large
Include error and warning information				Yes
Include background information				Yes
Add plate number to the file name				Yes
Each plate to separate file				No
Field separator to use				System
File name format				<DefaultDataFolder>\<Date>\<ProtocolName>_<AssayID>.csv
Operations:
Plate 1
Group 1
Measurement
Label				Lilly FRET(1)
Labels:
Lilly FRET				6000025
Light source				Laser
Top mirror				LANCE/DELFIA Bias
Bottom mirror				N/A
Exc. filter				N/A
Using of excitation filter				Top
Ems. filter				APC 665
Using of emission filter				Top
2nd ems. filter				Europium 615
Using of 2nd emission filter				Top
Measurement height				7.3 mm
Cycle				16600
Delay				30
Number of flashes				20
Number of flashes for 2nd detector				5
Number of sequence windows				1
Total time of windows				500
Excitation light				100%
Reference excitation light				100%
Reference AD gain				4
Reference signal				323509
Last edited				13-06-14 09:17:06
Last edited by				EnVision
Factory preset				No
Filters:
APC 665				205
Filter type				Emission
Description				M665 CWL=665nm BW=7 5nm Tmin=75%
Used with				Luminescence DELFIA - Time-resolved Fluorescence Fluorescence Intensity LANCE - Time-resolved Fluorescence
Last edited				26-02-19 14:51:38
Last edited by				Installation
Factory preset				Yes
Europium 615				203
Filter type				Emission
Description				M615 CWL=615nm BW=8 5nm Tmin=80%
Used with				Luminescence DELFIA - Time-resolved Fluorescence Fluorescence Intensity LANCE - Time-resolved FluorescenceLuminescence Absorbance DELFIA - Time-resolved Fluorescence Fluorescence Intensity LANCE - Time-resolved Fluorescence
Last edited				26-02-19 14:51:38
Last edited by				Installation
Factory preset				Yes
Mirror modules:
LANCE/DELFIA Bias				445
Used by				Top
Dual				No
Bias				Yes
Description				D400
Used with				Luminescence DELFIA - Time-resolved Fluorescence Fluorescence Intensity LANCE - Time-resolved Fluorescence
Last edited				26-02-19 14:51:38
Last edited by				Installation
Factory preset				Yes
Instrument:
Serial number				1040204
Nickname				EnVision
Normalization:
Notifications for plate 1 repeat 1:
WARNING: Plate height defined in the plate editor does not match the actual plate height. Measured height is 14.85 mm. Plate editor height is 14.35 mm. The results may be affected.
Exported with EnVision Workstation version 1.14.3049.528
