## Supplementary material for "Genome-wide arrayed CRISPR activation screen for prion protein modulators": Plate_LXXXV_A.csv

Plate information
Plate	Repeat	Barcode	Measured height	Chamber temperature at start	Chamber temperature at end	Humidity at start	Humidity at end	Ambient temperature at start	Ambient temperature at end	Formula	Measurement date
1	1	=""	N/A	N/A	N/A	N/A	N/A	N/A	N/A	Calc 1: Label ratio = X / Y where X = Lilly FRET(1) channel 1 window 1 Y = Lilly FRET(1) channel 2 window 1	20-03-24 15:00:35
Background information
Plate	Label	Result	Signal	Flashes/Time	Meastime	MeasInfo
1	Lilly FRET	0	107	20	00:00:00.000	De=1st Ex=Top Em=Top Wdw=1 (14)
1	Lilly FRET	0	68	5	00:00:00.000	De=2nd Ex=Top Em=Top Wdw=1 (142)
Calculated results: Calc 1: Label ratio = X / Y where X = Lilly FRET(1) channel 1 window 1 Y = Lilly FRET(1) channel 2 window 1
	01	02	03	04	05	06	07	08	09	10	11	12	13	14	15	16	17	18	19	20	21	22	23	24
A	0.01900790642	0.04767802306	0.03989117274	0.04701614152	0.06036637057	0.05140702661	0.04222448937	0.04644389719	0.04986147538	0.04372352318	0.04245824021	0.04116345333	0.06702812906	0.0546020607	0.05426546258	0.04997460416	0.04476789871	0.04256151094	0.0494503039	0.05145077073	0.05831573904	0.04767891541	0.0499546604	0.02052543353
B	0.0175561024	0.04688532123	0.04061322308	0.04442801944	0.03463901065	0.0428349017	0.04467388713	0.04193694815	0.04300360737	0.04534899102	0.0427325853	0.04097241592	0.1160575942	0.04401104336	0.05123131047	0.04622180155	0.04585786135	0.04930827325	0.04383651475	0.04650284953	0.04596911254	0.0380326823	0.04850913967	0.01572150477
C	0.02724520686	0.04232123763	0.04420744427	0.05223795517	0.09095584623	0.02516484181	0.04663278654	0.03034086475	0.03776343038	0.0353492946	0.03595350146	0.04727728064	0.03730137977	0.04038346497	0.05441776132	0.04104181353	0.04493071188	0.0349584526	0.05178723734	0.04827310103	0.05576599488	0.04316784253	0.04085806551	0.01935756876
D	0.01716517154	0.05214804973	0.04537629026	0.04585941719	0.03455020053	0.04868720758	0.04720511241	0.04908743795	0.0446977002	0.04407605219	0.04744195319	0.04476150079	0.10164428068	0.04692659531	0.04645362549	0.0338505371	0.04721533746	0.04085407627	0.03070796118	0.04762346037	0.04345424702	0.02844276448	0.03908731846	0.01899087693
E	0.02757352941	0.03941189348	0.04021193914	0.04365259903	0.10406811731	0.05861622667	0.04367392783	0.04140558848	0.04513245647	0.03611593036	0.0317789023	0.0335321821	0.03725573225	0.04002897038	0.05245779079	0.04616152245	0.04491862005	0.04541404876	0.04426670828	0.04800801961	0.0422418944	0.04305226821	0.04104853248	0.01923819278
F	0.01681544048	0.06097316934	0.04402365588	0.04077456899	0.03527870489	0.03490070844	0.03759923096	0.06072405974	0.03960780658	0.05288126674	0.03763559016	0.03620516788	0.08853746819	0.04230832595	0.0500168976	0.0512161283	0.03661655787	0.0305475595	0.04497849335	0.04844583789	0.04707753479	0.03692928015	0.05430884394	0.02440914374
G	0.04151144226	0.03225520603	0.03599742551	0.04478961525	0.09725025619	0.03624157977	0.04361690173	0.04385842627	0.03740401858	0.04047710363	0.04499587824	0.04769228391	0.03722917749	0.04370597384	0.05403832812	0.03496389437	0.04030372497	0.03986838371	0.04448099136	0.0387029768	0.0453357375	0.04552310965	0.04669207212	0.01877541625
H	0.017871775	0.04182448653	0.03932251842	0.04300019331	0.03410224535	0.04531913681	0.02749693922	0.04448280133	0.04039489038	0.0411176685	0.04044765861	0.03389146035	0.10000309655	0.03722301312	0.03398013891	0.04460952467	0.03644389069	0.04466131325	0.04277298728	0.04373516995	0.03229781339	0.03960495043	0.02802960293	0.02318259874
I	0.03481624758	0.03550583288	0.03680739704	0.04745868901	0.10781896944	0.04241989777	0.04885633715	0.05209941097	0.04697145437	0.0456051649	0.03418186384	0.03868435806	0.03724302468	0.03894618957	0.05368416985	0.05048591162	0.04459278834	0.04334646625	0.04073796073	0.04659549695	0.04616652927	0.04054909253	0.04582655215	0.01981623538
J	0.01725924714	0.05133056262	0.051493226	0.04270257648	0.03547308568	0.04347591147	0.03835318071	0.04834068975	0.03646512354	0.04981258707	0.04808481051	0.04242287633	0.09915618335	0.04236533958	0.04819175196	0.05082355117	0.05825332136	0.04072666085	0.04888128496	0.05215370144	0.03731192959	0.03534557913	0.04140154407	0.02268101192
K	0.42105263158	0.03793333999	0.03454171842	0.03821143869	0.08685087421	0.03983682435	0.04330219793	0.04419354839	0.0433178636	0.03683624153	0.05565777369	0.04438675463	0.03674322495	0.03740215478	0.05015760009	0.05122712722	0.05027472527	0.04879419822	0.03615189794	0.04713828822	0.04333911611	0.04021317829	0.04514205707	0.01813992058
L	0.01714799346	0.04213700208	0.04674296799	0.04356836774	0.03685738953	0.02981696285	0.05513846056	0.03816698152	0.04657832982	0.04893235636	0.04607385598	0.04532775453	0.10408249022	0.04425043495	0.04528322082	0.04120136497	0.04634234917	0.0439587524	0.04719917415	0.02916633679	0.03315870426	0.04370545572	0.0453587081	0.02532467532
M	0.02588235294	0.03336234854	0.04223396459	0.0292349918	0.08645759774	0.04040934755	0.05534617371	0.0454962987	0.04266992482	0.02916927862	0.03273955871	0.04459770851	0.03672566372	0.05894956466	0.04474333912	0.04198929111	0.03617421845	0.04435170345	0.04512417678	0.05215108059	0.04861663573	0.03521824604	0.04288240495	0.01856244618
N	0.01691517449	0.04755555213	0.04740158212	0.04832897231	0.03652022406	0.04124679226	0.04072366583	0.03022901483	0.0383168005	0.02849392636	0.04044329644	0.04134553629	0.1055737598	0.0429012727	0.06061059799	0.04745924453	0.03541177027	0.03590991605	0.04096461502	0.03618185953	0.04821463645	0.04514130729	0.05184128779	0.05496624879
O	0.02853566959	0.04036823063	0.04319799814	0.04052801001	0.09974913482	0.04369685823	0.04095124207	0.0368087435	0.04010488276	0.03462181045	0.03810956026	0.03485833756	0.0333816462	0.04717112275	0.04309021828	0.04503449272	0.03322367177	0.04034271838	0.04569083657	0.04371882434	0.04667662152	0.05257907446	0.04161642445	0.01822565323
P	0.01769157782	0.04609246831	0.05643802647	0.04360863734	0.06084006172	0.03486331141	0.03259799094	0.04087541059	0.04042750929	0.04538604802	0.03220463185	0.03879023307	0.05656084332	0.04480467417	0.0445213223	0.04102014375	0.05203586766	0.03658784206	0.04206587981	0.04651073883	0.04743698345	0.04769669465	0.04817675159	0.01705115346
Plate information
Plate	Repeat	Barcode	Measured height	Chamber temperature at start	Chamber temperature at end	Humidity at start	Humidity at end	Ambient temperature at start	Ambient temperature at end	Group	Label	ScanX	ScanY	Measinfo	Kinetics	Measurement date
1	1	=""	14.85	23.94	23.96	36.5	36.6	23.21	23.14	1	Lilly FRET(1)	0	0	De=1st Ex=Top Em=Top Wdw=1 (14)	0	20-03-24 15:00:35
Background information
Plate	Label	Result	Signal	Flashes/Time	Meastime	MeasInfo
1	Lilly FRET	0	107	20	00:00:00.000	De=1st Ex=Top Em=Top Wdw=1 (14)
1	Lilly FRET	0	68	5	00:00:00.000	De=2nd Ex=Top Em=Top Wdw=1 (142)
Results for Lilly FRET(1) - channel 1 window 1 (Counts)
	01	02	03	04	05	06	07	08	09	10	11	12	13	14	15	16	17	18	19	20	21	22	23	24
A	351	6583	5469	6376	8189	6940	6084	6299	6749	5945	5775	5692	9074	7594	7319	6789	6096	5769	6639	7006	7789	6485	6776	2804
B	2390	6530	5550	6071	4686	6218	6183	5728	5889	6171	5945	5582	15355	5962	6757	6446	6419	6640	6150	6283	6221	5246	6584	84
C	108	5660	5828	6873	11849	3328	6203	4277	4960	4673	4729	6192	4850	5333	7113	5531	6008	4531	6679	6270	7258	5623	5314	2516
D	2233	6908	5983	6029	4540	6327	6131	6428	5887	5719	6187	5804	12827	6125	6165	4396	6115	5367	3971	6167	5586	3657	5057	102
E	75	5581	5267	5661	14080	7518	5716	5379	5847	4663	4082	4272	4751	5140	6736	5921	5768	5862	5673	6130	5373	5475	5260	2442
F	2172	7922	5717	5241	4524	4754	4850	7766	5098	6833	4795	4586	11203	5393	6364	6534	4667	3884	5699	6119	5920	4671	6769	63
G	78	4368	4754	5845	12527	4713	6210	5663	4881	5277	5895	6171	5088	5733	7244	4716	5292	5198	5815	5068	5984	5885	6114	2447
H	2421	5488	5117	5561	4444	6359	3571	5747	5262	5302	5414	4364	12918	4811	4462	5891	4797	5812	5511	5677	4220	5149	3670	81
I	72	4678	4761	6060	13515	5444	6237	6616	6034	5863	4356	4968	4808	4973	6947	6608	5805	5534	5156	6163	5936	5190	5885	2560
J	2215	6620	6640	5486	4785	5632	4860	6166	4671	6472	6155	5458	12832	5427	6267	6594	7590	5228	6257	6709	4816	4622	5368	78
K	48	4936	4505	4942	10973	5078	5475	5617	5507	4695	7018	5591	4641	4697	6397	6481	6405	6163	4582	5925	5471	5146	5739	2275
L	2213	5562	6024	5592	4696	3807	6955	4869	5895	6224	5884	5720	12880	5621	5923	5228	5870	5529	6081	3684	4247	5562	5744	78
M	99	4331	5475	3760	10774	5153	7181	5894	5483	3676	4128	5574	4648	7346	5745	5309	4573	5590	5687	6455	6050	4407	5238	2285
N	2236	6170	6124	6169	4779	5272	5247	3849	4867	3603	5120	5150	12952	5208	7691	5968	4490	4530	5198	4455	6137	5509	6325	57
O	114	5534	5904	5376	13201	5797	5445	4843	5338	4559	5043	4535	4376	6108	5784	5921	4393	5283	5968	5697	6158	6641	5246	2283
P	2368	6181	7504	5788	8123	4628	4303	5351	5394	5873	4219	4893	7383	5644	5907	5319	6749	4685	5453	6083	6216	5938	6051	153
Plate information
Plate	Repeat	Barcode	Measured height	Chamber temperature at start	Chamber temperature at end	Humidity at start	Humidity at end	Ambient temperature at start	Ambient temperature at end	Group	Label	ScanX	ScanY	Measinfo	Kinetics	Measurement date
1	1	=""	14.85	23.94	23.96	36.5	36.6	23.21	23.14	1	Lilly FRET(1)	0	0	De=2nd Ex=Top Em=Top Wdw=1 (142)	0	20-03-24 15:00:35
Background information
Plate	Label	Result	Signal	Flashes/Time	Meastime	MeasInfo
1	Lilly FRET	0	107	20	00:00:00.000	De=1st Ex=Top Em=Top Wdw=1 (14)
1	Lilly FRET	0	68	5	00:00:00.000	De=2nd Ex=Top Em=Top Wdw=1 (142)
Results for Lilly FRET(1) - channel 2 window 1 (Counts)
	01	02	03	04	05	06	07	08	09	10	11	12	13	14	15	16	17	18	19	20	21	22	23	24
A	18466	138072	137098	135613	135655	135001	144087	135626	135355	135968	136016	138278	135376	139079	134874	135849	136169	135545	134256	136169	133566	136014	135643	136611
B	136135	139276	136655	136648	135281	145162	138403	136586	136942	136078	139121	136238	132305	135466	131892	139458	139976	134663	140294	135110	135330	137934	135727	5343
C	3964	133739	131833	131571	130272	132248	133018	140965	131344	132195	131531	130972	130022	132059	130711	134765	133717	129611	128970	129886	130151	130259	130060	129975
D	130089	132469	131853	131467	131403	129952	129880	130950	131707	129753	130412	129665	126195	130523	132713	129865	129513	131370	129315	129495	128549	128574	129377	5371
E	2720	141607	130981	129683	135296	128258	130879	129910	129552	129112	128450	127400	127524	128407	128408	128267	128410	129079	128155	127687	127196	127171	128141	126935
F	129167	129926	129862	128536	128236	136215	128992	127890	128712	129214	127406	126667	126534	127469	127237	127577	127456	127146	126705	126306	125750	126485	124639	2581
G	1879	135420	132065	130499	128812	130044	142376	129120	130494	130370	131012	129392	136667	131172	134053	134882	131303	130379	130730	130946	131993	129275	130943	130330
H	135465	131215	130129	129325	130314	140316	129869	129196	130264	128947	133852	128764	129176	129248	131312	132057	131627	130135	128843	129804	130659	130009	130933	3494
I	2068	131753	129349	127690	125349	128336	127660	126988	128461	128560	127436	128424	129098	127689	129405	130888	130178	127669	126565	132266	128578	127993	128419	129187
J	128337	128968	128949	128470	134891	129543	126717	127553	128095	129927	128003	128657	129412	128100	130043	129743	130293	128368	128004	128639	129074	130766	129657	3439
K	114	130123	130422	129333	126343	127470	126437	127100	127130	127456	126092	125961	126309	125581	127538	126515	127400	126306	126743	125694	126237	127968	127132	125414
L	129053	131998	128875	128350	127410	127679	126137	127571	126561	127196	127708	126192	123748	127027	130799	126889	126666	125777	128837	126310	128081	127261	126635	3080
M	3825	129817	129635	128613	124616	127520	129747	129549	128498	126023	126086	124984	126560	124615	128399	126437	126416	126038	126030	123775	124443	125134	122148	123098
N	132189	129743	129194	127646	130859	127816	128844	127328	127020	126448	126597	124560	122682	121395	126892	125750	126794	126149	126890	123128	127285	122039	122007	1037
O	3995	137088	136673	132649	132342	132664	132963	131572	133101	131680	132329	130098	131090	129486	134230	131477	132225	130953	130617	130310	131929	126305	126056	125263
P	133849	134100	132960	132726	133514	132747	132002	130910	133424	129401	131006	126140	130532	125969	132678	129668	129699	128048	129630	130787	131037	124495	125600	8973
Basic assay information
Assay ID:				19272
Assay Started:				20-03-24 14:55:40
Assay Finished:				20-03-24 15:00:42
Assay Exported:				20-03-24 15:00:42
Protocol ID:				100202
Protocol Name:				Lilly FRET_384
Serial#:				="1040204"
Protocol information
Protocol:
Protocol name				Lilly FRET_384
Number of assay repeats				1
Start assay repeat each				N/A
Number of plate repeats				1
Start plate repeat each				N/A
Is label meas. height used				Yes
Height of measurement				Defined in label
Is gripper height used				No
Mode of measurement				By Columns bi-directional
Rotated plate				No
Soft move				No
Protocol notes
Plate type:
Name of the plate type				384 OptiPlate
Number of rows				16
Number of columns				24
Number of the wells in the plate				384
Height of the plate				14.35 mm
Coordinates of corners:
384 OptiPlate + Lilly FRET
12.1 mm x------------------------------------------------------- x 115.6 mm
9 mm 9 mm
12.1 mm x------------------------------------------------------- x 115.6 mm
76.5 mm 76.5 mm
Platemap:
Plate				1
Group				1
	01	02	03	04	05	06	07	08	09	10	11	12	13	14	15	16	17	18	19	20	21	22	23	24
A	-	-	-	-	-	-	-	-	-	-	-	-	-	-	-	-	-	-	-	-	-	-	-	-
B	-	-	-	-	-	-	-	-	-	-	-	-	-	-	-	-	-	-	-	-	-	-	-	-
C	-	-	-	-	-	-	-	-	-	-	-	-	-	-	-	-	-	-	-	-	-	-	-	-
D	-	-	-	-	-	-	-	-	-	-	-	-	-	-	-	-	-	-	-	-	-	-	-	-
E	-	-	-	-	-	-	-	-	-	-	-	-	-	-	-	-	-	-	-	-	-	-	-	-
F	-	-	-	-	-	-	-	-	-	-	-	-	-	-	-	-	-	-	-	-	-	-	-	-
G	-	-	-	-	-	-	-	-	-	-	-	-	-	-	-	-	-	-	-	-	-	-	-	-
H	-	-	-	-	-	-	-	-	-	-	-	-	-	-	-	-	-	-	-	-	-	-	-	-
I	-	-	-	-	-	-	-	-	-	-	-	-	-	-	-	-	-	-	-	-	-	-	-	-
J	-	-	-	-	-	-	-	-	-	-	-	-	-	-	-	-	-	-	-	-	-	-	-	-
K	-	-	-	-	-	-	-	-	-	-	-	-	-	-	-	-	-	-	-	-	-	-	-	-
L	-	-	-	-	-	-	-	-	-	-	-	-	-	-	-	-	-	-	-	-	-	-	-	-
M	-	-	-	-	-	-	-	-	-	-	-	-	-	-	-	-	-	-	-	-	-	-	-	-
N	-	-	-	-	-	-	-	-	-	-	-	-	-	-	-	-	-	-	-	-	-	-	-	-
O	-	-	-	-	-	-	-	-	-	-	-	-	-	-	-	-	-	-	-	-	-	-	-	-
P	-	-	-	-	-	-	-	-	-	-	-	-	-	-	-	-	-	-	-	-	-	-	-	-
- - Undefined
Calculations:
Plate				1
Formula index				Calc 1
Formula name				Label ratio
Formula				Label ratio where X = Lilly FRET(1) channel 1 window 1 Y = Lilly FRET(1) channel 2 window 1
Auto export parameters:
Export format				Plate2
Include basic assay information				Yes
Place assay information at				End of file
Include basic plate information				Yes
Place plate information at				Beginning of plate
Include protocol information				Yes
Protocol info level				Large
Include error and warning information				Yes
Include background information				Yes
Add plate number to the file name				Yes
Each plate to separate file				No
Field separator to use				System
File name format				<DefaultDataFolder>\<Date>\<ProtocolName>_<AssayID>.csv
Operations:
Plate 1
Group 1
Measurement
Label				Lilly FRET(1)
Labels:
Lilly FRET				6000025
Light source				Laser
Top mirror				LANCE/DELFIA Bias
Bottom mirror				N/A
Exc. filter				N/A
Using of excitation filter				Top
Ems. filter				APC 665
Using of emission filter				Top
2nd ems. filter				Europium 615
Using of 2nd emission filter				Top
Measurement height				7.3 mm
Cycle				16600
Delay				30
Number of flashes				20
Number of flashes for 2nd detector				5
Number of sequence windows				1
Total time of windows				500
Excitation light				100%
Reference excitation light				100%
Reference AD gain				4
Reference signal				323509
Last edited				13-06-14 09:17:06
Last edited by				EnVision
Factory preset				No
Filters:
APC 665				205
Filter type				Emission
Description				M665 CWL=665nm BW=7 5nm Tmin=75%
Used with				Luminescence DELFIA - Time-resolved Fluorescence Fluorescence Intensity LANCE - Time-resolved Fluorescence
Last edited				26-02-19 14:51:38
Last edited by				Installation
Factory preset				Yes
Europium 615				203
Filter type				Emission
Description				M615 CWL=615nm BW=8 5nm Tmin=80%
Used with				Luminescence DELFIA - Time-resolved Fluorescence Fluorescence Intensity LANCE - Time-resolved FluorescenceLuminescence Absorbance DELFIA - Time-resolved Fluorescence Fluorescence Intensity LANCE - Time-resolved Fluorescence
Last edited				26-02-19 14:51:38
Last edited by				Installation
Factory preset				Yes
Mirror modules:
LANCE/DELFIA Bias				445
Used by				Top
Dual				No
Bias				Yes
Description				D400
Used with				Luminescence DELFIA - Time-resolved Fluorescence Fluorescence Intensity LANCE - Time-resolved Fluorescence
Last edited				26-02-19 14:51:38
Last edited by				Installation
Factory preset				Yes
Instrument:
Serial number				1040204
Nickname				EnVision
Normalization:
Notifications for plate 1 repeat 1:
WARNING: Plate height defined in the plate editor does not match the actual plate height. Measured height is 14.85 mm. Plate editor height is 14.35 mm. The results may be affected.
Exported with EnVision Workstation version 1.14.3049.528
