## Supplementary material for "Genome-wide arrayed CRISPR activation screen for prion protein modulators": Plate_LXXXV_B.csv

Plate information
Plate	Repeat	Barcode	Measured height	Chamber temperature at start	Chamber temperature at end	Humidity at start	Humidity at end	Ambient temperature at start	Ambient temperature at end	Formula	Measurement date
1	1	=""	N/A	N/A	N/A	N/A	N/A	N/A	N/A	Calc 1: Label ratio = X / Y where X = Lilly FRET(1) channel 1 window 1 Y = Lilly FRET(1) channel 2 window 1	20-03-24 15:07:12
Background information
Plate	Label	Result	Signal	Flashes/Time	Meastime	MeasInfo
1	Lilly FRET	0	110	20	00:00:00.000	De=1st Ex=Top Em=Top Wdw=1 (14)
1	Lilly FRET	0	46	5	00:00:00.000	De=2nd Ex=Top Em=Top Wdw=1 (142)
Calculated results: Calc 1: Label ratio = X / Y where X = Lilly FRET(1) channel 1 window 1 Y = Lilly FRET(1) channel 2 window 1
	01	02	03	04	05	06	07	08	09	10	11	12	13	14	15	16	17	18	19	20	21	22	23	24
A	0.02569373073	0.05293093279	0.04395912868	0.05251237902	0.06769243782	0.05623604057	0.04387576306	0.04956348534	0.05520737976	0.04709728789	0.04842327952	0.04566582692	0.07191220105	0.0577165978	0.05892895242	0.05439741948	0.0500272773	0.04636038694	0.05208974985	0.05410124652	0.06043603947	0.05234929801	0.05217276907	0.02124002283
B	0.01869152314	0.05354537394	0.04220588962	0.04852591486	0.03836322583	0.0431955312	0.05001521402	0.04459603858	0.04682705595	0.04950966797	0.04526953594	0.04296616619	0.11824015331	0.04783010027	0.05535215682	0.05021140537	0.04870314718	0.05180793225	0.04732439232	0.04832184491	0.04794931258	0.04266895148	0.05301482308	0.27096774194
C	0.06846673095	0.04856178785	0.04713408207	0.05463938739	0.09495668771	0.02671886755	0.04830195833	0.02939268245	0.03857409668	0.03723623112	0.03800267069	0.04859092214	0.03767943899	0.04219362799	0.05937440508	0.04395046467	0.04859402902	0.03642555879	0.0567717773	0.05161285509	0.06086848671	0.04674387192	0.04566986874	0.02067089889
D	0.01830240649	0.05943032656	0.04796725905	0.04869111461	0.03783450342	0.0534671891	0.05197264134	0.05505018936	0.04824681121	0.04929402115	0.05150312218	0.04738635681	0.1109131134	0.05123009283	0.04909570184	0.03642787075	0.05423788702	0.04393161762	0.03128800845	0.05195061368	0.04769058002	0.03031202464	0.04537268044	0.07670454545
E	0.09730538922	0.0412929599	0.04348883484	0.04708546643	0.1017380085	0.0621354768	0.04675225139	0.04538536149	0.04804654047	0.03760627861	0.03291627734	0.03574528345	0.03721568717	0.0425574904	0.05745100907	0.0477056457	0.04664469876	0.0467791585	0.04607462886	0.05283246733	0.04446825609	0.04634982925	0.04534145345	0.02047552698
F	0.01712728688	0.06674387872	0.05108552176	0.04260513813	0.03313098591	0.0355176727	0.03933642206	0.06518562475	0.04179171	0.04817599554	0.04170587093	0.03746386848	0.1074804483	0.04548849661	0.05527559757	0.05429199747	0.03950133705	0.0315409136	0.04995807143	0.05358946164	0.05295038704	0.03977764513	0.05904885424	0.14444444444
G	0.05439709882	0.03668020045	0.03941693548	0.04953195575	0.09898017715	0.03834202158	0.04567872412	0.05164157937	0.04146343258	0.04400225024	0.05104826106	0.04972929617	0.04047343386	0.0483784411	0.06137518844	0.0358539813	0.04340139158	0.04202763501	0.04771037067	0.04292562623	0.05093185061	0.0484387452	0.05032224609	0.02051939028
H	0.01759604538	0.0430705305	0.04145912165	0.04835310368	0.03459606964	0.04580130861	0.0280299216	0.04721732649	0.04216132647	0.04362416107	0.04113617642	0.03689596524	0.09624179903	0.03947170298	0.0363401746	0.0491393969	0.03974920823	0.04797583082	0.04574611627	0.04732985963	0.03465425609	0.04277816967	0.03009847754	0.04179566563
I	0.03924418605	0.03920663541	0.04088088838	0.05028558141	0.10735985242	0.04503439226	0.05064945495	0.05771854186	0.04978494235	0.04967830782	0.03739722983	0.04267323178	0.03923470287	0.04470729173	0.05758641619	0.05520529763	0.04923189734	0.04463681664	0.04417965433	0.05083821926	0.04984254454	0.04434046346	0.05271360199	0.02021760252
J	0.01795370662	0.05738910309	0.05448491428	0.04662114605	0.03839328349	0.04547122186	0.04024020031	0.05189948263	0.03675486087	0.05096338127	0.05188868871	0.04382288496	0.0972178383	0.04528071543	0.05123307347	0.05485578545	0.06134760505	0.04497635717	0.05426226027	0.05842233852	0.03836926915	0.03594980732	0.04572582455	0.06575342466
K	0.03900838498	0.04316047999	0.03694751633	0.04353084326	0.09367003367	0.04317411494	0.04639398227	0.0469954346	0.04624836621	0.03832062873	0.05997464511	0.04660506227	0.04055762268	0.03887471465	0.05238163117	0.05392215124	0.05164860332	0.05166940983	0.03648291378	0.05102633544	0.04488059701	0.04391992164	0.04867652476	0.01934134475
L	0.01823341971	0.04443244411	0.049568148	0.04615384615	0.03735948057	0.03097619258	0.05721630994	0.04306756444	0.04966826863	0.05234344287	0.04784278326	0.04717023272	0.10423728814	0.04847102116	0.04926148654	0.04579181837	0.04829312566	0.04426556448	0.05079996995	0.0295607351	0.03611785904	0.04851954146	0.04735138186	0.21875
M	0.03026245313	0.037090227	0.04535512835	0.03171367169	0.09002797688	0.04270939077	0.0590043024	0.05331505557	0.0420500026	0.03139194435	0.0349675238	0.04592154883	0.03939605594	0.06364367358	0.04885376919	0.04481347524	0.03831726402	0.04550722915	0.05035099353	0.05580375959	0.05294433426	0.03510515232	0.04548266393	0.01937678841
N	0.01810477375	0.04914792496	0.04839785887	0.05194553544	0.03806541668	0.04093558478	0.04224429894	0.03042895747	0.04019845184	0.02902985755	0.04143407086	0.04493557393	0.09831247342	0.04720365917	0.06166983641	0.04685355813	0.03734529015	0.03766402197	0.03684348658	0.0372044052	0.05065836907	0.04621790743	0.05443640344	0.02282608696
O	0.02531424581	0.04418302148	0.04719969544	0.04303429736	0.09353997283	0.04610457375	0.0439859245	0.03903453055	0.04182259207	0.03827678835	0.04151367825	0.0382924029	0.03899534964	0.05461389468	0.04949757007	0.04441973892	0.03520313943	0.04143727091	0.04761416862	0.04849487313	0.04839280448	0.05504795373	0.04487458947	0.02034854145
P	0.01853974057	0.05071856073	0.06472442324	0.04727814416	0.07282453067	0.03692634365	0.03474102668	0.04782741872	0.04589384094	0.052662054	0.03567768106	0.04473229071	0.06771709755	0.04957458211	0.05239517678	0.04191037425	0.06141429336	0.03958557824	0.04451605895	0.04717885208	0.05417231873	0.04995831274	0.05274384332	0.0197327852
Plate information
Plate	Repeat	Barcode	Measured height	Chamber temperature at start	Chamber temperature at end	Humidity at start	Humidity at end	Ambient temperature at start	Ambient temperature at end	Group	Label	ScanX	ScanY	Measinfo	Kinetics	Measurement date
1	1	=""	14.9	23.94	23.91	36.5	36.6	23.01	23.14	1	Lilly FRET(1)	0	0	De=1st Ex=Top Em=Top Wdw=1 (14)	0	20-03-24 15:07:12
Background information
Plate	Label	Result	Signal	Flashes/Time	Meastime	MeasInfo
1	Lilly FRET	0	110	20	00:00:00.000	De=1st Ex=Top Em=Top Wdw=1 (14)
1	Lilly FRET	0	46	5	00:00:00.000	De=2nd Ex=Top Em=Top Wdw=1 (142)
Results for Lilly FRET(1) - channel 1 window 1 (Counts)
	01	02	03	04	05	06	07	08	09	10	11	12	13	14	15	16	17	18	19	20	21	22	23	24
A	175	7538	6264	7466	9604	7906	6210	7017	7840	6684	6821	6435	10058	8088	8286	7690	7061	6537	7357	7591	8488	7379	7535	3015
B	2661	7670	5978	6918	5403	6078	7068	6302	6608	6962	6373	6041	16289	6788	7771	7161	6758	7366	6715	6856	6637	5976	7550	42
C	71	6721	6484	7435	12935	3658	6625	4032	5246	5068	5208	6602	5142	5745	8109	5973	6776	4845	7549	6917	8343	6333	6228	2797
D	2525	8204	6540	6737	5152	7355	7082	7486	6540	6731	7019	6313	14689	7003	6705	4939	7368	5949	4296	7111	6540	4085	6147	54
E	65	5778	5901	6383	13405	8395	6344	6083	6508	5060	4333	4695	4907	5687	7857	6427	6285	6185	6201	7087	5976	6189	6105	2748
F	2332	8990	7005	5811	4459	4742	5264	8788	5626	6401	5585	4977	13963	6151	7437	7283	5244	4225	6732	7164	7203	5331	7831	39
G	60	5014	5511	6810	13287	5281	6261	7064	5636	6101	7088	6696	5803	6671	9201	4904	6088	5773	6518	5883	6925	6686	6793	2835
H	2449	6012	5818	6791	4843	6412	3897	6778	5945	6097	5693	5163	13173	5505	5041	6849	5560	6749	6340	6531	4773	5943	4120	54
I	81	5436	5673	6920	14666	6246	6937	7912	6887	6818	5049	5824	5340	6195	7875	7653	6714	6136	6140	6902	6790	5970	7137	2726
J	2510	7844	7478	6425	5387	6197	5448	7022	5051	6967	6970	5960	12936	6157	6920	7482	8471	6135	7410	7915	5198	4879	6114	48
K	107	5852	5075	5903	12519	5783	6328	6341	6263	5188	8137	6264	5679	5211	6982	7259	6991	7032	4816	6764	6014	5919	6475	2580
L	2512	6171	6795	6390	5098	4200	7656	5763	6790	7190	6466	6336	13776	6586	6627	6301	6598	6126	6763	3957	4951	6535	6377	42
M	113	5062	6304	4309	12196	5806	8064	7234	5663	4278	4716	6186	5302	8469	6504	6034	5230	6125	6606	7282	7101	4734	6029	2580
N	2461	6639	6528	6970	5045	5457	5613	4020	5380	3823	5500	5939	12945	6223	8139	6214	5039	4937	4773	4841	6675	6027	7161	84
O	145	6182	6571	5955	12874	6406	6050	5408	5845	5315	5721	5303	5417	7472	6773	6193	4880	5675	6506	6626	6564	7519	6176	2800
P	2637	7076	8871	6538	10020	5078	4824	6558	6406	7185	4943	6078	9296	6753	7174	5718	8492	5437	6147	6400	7428	6771	7344	96
Plate information
Plate	Repeat	Barcode	Measured height	Chamber temperature at start	Chamber temperature at end	Humidity at start	Humidity at end	Ambient temperature at start	Ambient temperature at end	Group	Label	ScanX	ScanY	Measinfo	Kinetics	Measurement date
1	1	=""	14.9	23.94	23.91	36.5	36.6	23.01	23.14	1	Lilly FRET(1)	0	0	De=2nd Ex=Top Em=Top Wdw=1 (142)	0	20-03-24 15:07:12
Background information
Plate	Label	Result	Signal	Flashes/Time	Meastime	MeasInfo
1	Lilly FRET	0	110	20	00:00:00.000	De=1st Ex=Top Em=Top Wdw=1 (14)
1	Lilly FRET	0	46	5	00:00:00.000	De=2nd Ex=Top Em=Top Wdw=1 (142)
Results for Lilly FRET(1) - channel 2 window 1 (Counts)
	01	02	03	04	05	06	07	08	09	10	11	12	13	14	15	16	17	18	19	20	21	22	23	24
A	6811	142412	142496	142176	141877	140586	141536	141576	142010	141919	140862	140915	139865	140133	140610	141367	141143	141004	141237	140311	140446	140957	144424	141949
B	142364	143243	141639	142563	140838	140709	141317	141313	141115	140619	140779	140599	137762	141919	140392	142617	138759	142179	141893	141882	138417	140055	142413	155
C	1037	138401	137565	136074	136220	136907	137158	137177	135998	136104	137043	135869	136467	136158	136574	135903	139441	133011	132971	134017	137066	135483	136370	135311
D	137960	138044	136343	138362	136172	137561	136264	135985	135553	136548	136283	133224	132437	136697	136570	135583	135846	135415	137305	136880	137134	134765	135478	704
E	668	139927	135690	135562	131760	135108	135694	134030	135452	134552	131637	131346	131853	133631	136760	134722	134742	132217	134586	134141	134388	133528	134645	134209
F	136157	134694	137123	136392	134587	133511	133820	134815	134620	132867	133914	132848	129912	135221	134544	134145	132755	133953	134753	133683	136033	134020	132619	270
G	1103	136695	139813	137487	134239	137734	137066	136789	135927	138652	138849	134649	143378	137892	149914	136777	140272	137362	136616	137051	135966	138030	134990	138162
H	139179	139585	140331	140446	139987	139996	139030	143549	141006	139762	138394	139934	136874	139467	138717	139379	139877	140675	138591	137989	137732	138926	136884	1292
I	2064	138650	138769	137614	136606	138694	136961	137079	138335	137243	135010	136479	136104	138568	136751	138628	136375	137465	138978	135764	136229	134640	135392	134833
J	139804	136681	137249	137813	140311	136284	135387	135300	137424	136706	134326	136002	133062	135974	135069	136394	138082	136405	136559	135479	135473	135717	133710	730
K	2743	135587	137357	135605	133650	133946	136397	134928	135421	135384	135674	134406	140023	134046	133291	134620	135357	136096	132007	132559	134000	134768	133021	133393
L	137769	138885	137084	138450	136458	135588	133808	133813	136707	137362	135151	134322	132160	135875	134527	137601	136624	138392	133130	133860	137079	134688	134674	192
M	3734	136478	138992	135872	135469	135942	136668	135684	134673	136277	134868	134708	134582	133069	133132	134647	136492	134594	131199	130493	134122	134852	132556	133149
N	135931	135082	134882	134179	132535	133307	132870	132111	133836	131692	132741	132167	131672	131833	131977	132626	134930	131080	129548	130119	131765	130404	131548	3680
O	5728	139918	139217	138378	137631	138945	137544	138544	139757	138857	137810	138487	138914	136815	136835	139420	138624	136954	136640	136633	135640	136590	137628	137602
P	142235	139515	137058	138288	137591	137517	138856	137118	139583	136436	138546	135875	137277	136219	136921	136434	138274	137348	138085	135654	137118	135533	139239	4865
Basic assay information
Assay ID:				19273
Assay Started:				20-03-24 15:02:18
Assay Finished:				20-03-24 15:07:20
Assay Exported:				20-03-24 15:07:20
Protocol ID:				100202
Protocol Name:				Lilly FRET_384
Serial#:				="1040204"
Protocol information
Protocol:
Protocol name				Lilly FRET_384
Number of assay repeats				1
Start assay repeat each				N/A
Number of plate repeats				1
Start plate repeat each				N/A
Is label meas. height used				Yes
Height of measurement				Defined in label
Is gripper height used				No
Mode of measurement				By Columns bi-directional
Rotated plate				No
Soft move				No
Protocol notes
Plate type:
Name of the plate type				384 OptiPlate
Number of rows				16
Number of columns				24
Number of the wells in the plate				384
Height of the plate				14.35 mm
Coordinates of corners:
384 OptiPlate + Lilly FRET
12.1 mm x------------------------------------------------------- x 115.6 mm
9 mm 9 mm
12.1 mm x------------------------------------------------------- x 115.6 mm
76.5 mm 76.5 mm
Platemap:
Plate				1
Group				1
	01	02	03	04	05	06	07	08	09	10	11	12	13	14	15	16	17	18	19	20	21	22	23	24
A	-	-	-	-	-	-	-	-	-	-	-	-	-	-	-	-	-	-	-	-	-	-	-	-
B	-	-	-	-	-	-	-	-	-	-	-	-	-	-	-	-	-	-	-	-	-	-	-	-
C	-	-	-	-	-	-	-	-	-	-	-	-	-	-	-	-	-	-	-	-	-	-	-	-
D	-	-	-	-	-	-	-	-	-	-	-	-	-	-	-	-	-	-	-	-	-	-	-	-
E	-	-	-	-	-	-	-	-	-	-	-	-	-	-	-	-	-	-	-	-	-	-	-	-
F	-	-	-	-	-	-	-	-	-	-	-	-	-	-	-	-	-	-	-	-	-	-	-	-
G	-	-	-	-	-	-	-	-	-	-	-	-	-	-	-	-	-	-	-	-	-	-	-	-
H	-	-	-	-	-	-	-	-	-	-	-	-	-	-	-	-	-	-	-	-	-	-	-	-
I	-	-	-	-	-	-	-	-	-	-	-	-	-	-	-	-	-	-	-	-	-	-	-	-
J	-	-	-	-	-	-	-	-	-	-	-	-	-	-	-	-	-	-	-	-	-	-	-	-
K	-	-	-	-	-	-	-	-	-	-	-	-	-	-	-	-	-	-	-	-	-	-	-	-
L	-	-	-	-	-	-	-	-	-	-	-	-	-	-	-	-	-	-	-	-	-	-	-	-
M	-	-	-	-	-	-	-	-	-	-	-	-	-	-	-	-	-	-	-	-	-	-	-	-
N	-	-	-	-	-	-	-	-	-	-	-	-	-	-	-	-	-	-	-	-	-	-	-	-
O	-	-	-	-	-	-	-	-	-	-	-	-	-	-	-	-	-	-	-	-	-	-	-	-
P	-	-	-	-	-	-	-	-	-	-	-	-	-	-	-	-	-	-	-	-	-	-	-	-
- - Undefined
Calculations:
Plate				1
Formula index				Calc 1
Formula name				Label ratio
Formula				Label ratio where X = Lilly FRET(1) channel 1 window 1 Y = Lilly FRET(1) channel 2 window 1
Auto export parameters:
Export format				Plate2
Include basic assay information				Yes
Place assay information at				End of file
Include basic plate information				Yes
Place plate information at				Beginning of plate
Include protocol information				Yes
Protocol info level				Large
Include error and warning information				Yes
Include background information				Yes
Add plate number to the file name				Yes
Each plate to separate file				No
Field separator to use				System
File name format				<DefaultDataFolder>\<Date>\<ProtocolName>_<AssayID>.csv
Operations:
Plate 1
Group 1
Measurement
Label				Lilly FRET(1)
Labels:
Lilly FRET				6000025
Light source				Laser
Top mirror				LANCE/DELFIA Bias
Bottom mirror				N/A
Exc. filter				N/A
Using of excitation filter				Top
Ems. filter				APC 665
Using of emission filter				Top
2nd ems. filter				Europium 615
Using of 2nd emission filter				Top
Measurement height				7.3 mm
Cycle				16600
Delay				30
Number of flashes				20
Number of flashes for 2nd detector				5
Number of sequence windows				1
Total time of windows				500
Excitation light				100%
Reference excitation light				100%
Reference AD gain				4
Reference signal				323509
Last edited				13-06-14 09:17:06
Last edited by				EnVision
Factory preset				No
Filters:
APC 665				205
Filter type				Emission
Description				M665 CWL=665nm BW=7 5nm Tmin=75%
Used with				Luminescence DELFIA - Time-resolved Fluorescence Fluorescence Intensity LANCE - Time-resolved Fluorescence
Last edited				26-02-19 14:51:38
Last edited by				Installation
Factory preset				Yes
Europium 615				203
Filter type				Emission
Description				M615 CWL=615nm BW=8 5nm Tmin=80%
Used with				Luminescence DELFIA - Time-resolved Fluorescence Fluorescence Intensity LANCE - Time-resolved FluorescenceLuminescence Absorbance DELFIA - Time-resolved Fluorescence Fluorescence Intensity LANCE - Time-resolved Fluorescence
Last edited				26-02-19 14:51:38
Last edited by				Installation
Factory preset				Yes
Mirror modules:
LANCE/DELFIA Bias				445
Used by				Top
Dual				No
Bias				Yes
Description				D400
Used with				Luminescence DELFIA - Time-resolved Fluorescence Fluorescence Intensity LANCE - Time-resolved Fluorescence
Last edited				26-02-19 14:51:38
Last edited by				Installation
Factory preset				Yes
Instrument:
Serial number				1040204
Nickname				EnVision
Normalization:
Notifications for plate 1 repeat 1:
WARNING: Plate height defined in the plate editor does not match the actual plate height. Measured height is 14.90 mm. Plate editor height is 14.35 mm. The results may be affected.
Exported with EnVision Workstation version 1.14.3049.528
