## Supplementary material for "Genome-wide arrayed CRISPR activation screen for prion protein modulators": Plate_LXXXVI_A.csv

Plate information
Plate	Repeat	Barcode	Measured height	Chamber temperature at start	Chamber temperature at end	Humidity at start	Humidity at end	Ambient temperature at start	Ambient temperature at end	Formula	Measurement date
1	1	=""	N/A	N/A	N/A	N/A	N/A	N/A	N/A	Calc 1: Label ratio = X / Y where X = Lilly FRET(1) channel 1 window 1 Y = Lilly FRET(1) channel 2 window 1	20-03-24 15:13:03
Background information
Plate	Label	Result	Signal	Flashes/Time	Meastime	MeasInfo
1	Lilly FRET	0	117	20	00:00:00.000	De=1st Ex=Top Em=Top Wdw=1 (14)
1	Lilly FRET	0	55	5	00:00:00.000	De=2nd Ex=Top Em=Top Wdw=1 (142)
Calculated results: Calc 1: Label ratio = X / Y where X = Lilly FRET(1) channel 1 window 1 Y = Lilly FRET(1) channel 2 window 1
	01	02	03	04	05	06	07	08	09	10	11	12	13	14	15	16	17	18	19	20	21	22	23	24
A	0.01998680117	0.06467260114	0.0602438858	0.06278074785	0.06176731357	0.06518769012	0.06387313105	0.06282695046	0.06443441659	0.06378568252	0.06585345627	0.06452685345	0.06433114697	0.06572635173	0.065185467	0.06596991482	0.06736524678	0.06981566123	0.06704658192	0.0668167767	0.06856647792	0.06574151631	0.06837646157	0.01983557255
B	0.01754878355	0.03609785203	0.04297474123	0.0543946932	0.03967334818	0.04873548495	0.05190429318	0.05112266711	0.04498808387	0.03251363788	0.05646839822	0.05016763652	0.04053335763	0.04157623955	0.04813237794	0.03021446195	0.04513179578	0.05301643956	0.06243326947	0.05934488819	0.05993357603	0.06203473945	0.10979851929	0.02113248442
C	0.25824175824	0.11684007285	0.03897387188	0.04107943936	0.04374732922	0.0443934924	0.03666939157	0.04531147287	0.04196006927	0.04374078171	0.04179933503	0.04698097083	0.04508394405	0.04683027218	0.04109589041	0.04808007109	0.05022199068	0.04229266711	0.05928927973	0.05929938098	0.06063593983	0.06110660722	0.03597790225	0.01962264151
D	0.0179284064	0.03672382342	0.04109599593	0.04062859038	0.03847612978	0.03435047148	0.0441993206	0.03671674775	0.04067194415	0.03981322192	0.0359040576	0.04613654292	0.02921154474	0.05299794093	0.04248733603	0.03477459619	0.04365797151	0.04499056875	0.05872615543	0.05997617769	0.05816912104	0.05742737693	0.11339850849	0.02388172858
E	0.02376237624	0.10725740051	0.04964679979	0.0444128302	0.04000444165	0.03211954921	0.03941943821	0.03839377082	0.04347724892	0.03723247175	0.04416270386	0.0419861489	0.04874637584	0.03017390213	0.04082196539	0.04330913064	0.03024533536	0.03975289165	0.05783037961	0.05852331525	0.05893186004	0.05872071891	0.03581412401	0.01947838088
F	0.016052515	0.03366644253	0.04600401653	0.04882165406	0.039826563	0.04355122137	0.04227964094	0.043025909	0.03580240102	0.0443362117	0.04027773389	0.04694020023	0.04400998591	0.0377501801	0.05486875932	0.04642939048	0.04371242286	0.03563864806	0.06063378191	0.06070909365	0.05992079112	0.06035734579	0.10425872405	0.01951779564
G	0.05973451327	0.09306736182	0.0522660846	0.0412664398	0.04281009058	0.04070066208	0.04437065431	0.03557972159	0.04233586605	0.0469608271	0.04232331868	0.04186014646	0.0471677303	0.04286532514	0.03853488425	0.03729348882	0.05042042065	0.04876128173	0.05831877895	0.05785193387	0.05665624713	0.05841578158	0.03436618864	0.01952119542
H	0.01696464015	0.03387875292	0.05128925683	0.04518113465	0.04436067986	0.03868569662	0.04661196882	0.04545903595	0.04463845132	0.03896819585	0.04278513207	0.04337406773	0.04560170623	0.03659014881	0.04214263307	0.04701720067	0.03889911902	0.05044172782	0.06032911001	0.0562788841	0.05725559236	0.05929587115	0.10529792062	0.02055477949
I	0.0547184774	0.10060835804	0.04814072964	0.04877767261	0.03268754017	0.04374168647	0.03587242954	0.0475134964	0.04215242501	0.04282432225	0.04713729421	0.04674975315	0.05058688941	0.04441930324	0.03380312279	0.05100962211	0.06120993683	0.04841084939	0.05898662394	0.05734525479	0.05829536423	0.05887962232	0.03435040515	0.0190136336
J	0.01718572333	0.03540920364	0.05988880307	0.05716436793	0.05938127577	0.05899184697	0.06025833911	0.05785983819	0.05819695041	0.05960853399	0.05940632863	0.0600859706	0.05859191533	0.05920216085	0.05929426887	0.05924326354	0.05864262087	0.06036441116	0.05944080514	0.06036935737	0.057260611	0.05949842624	0.10229819291	0.01901622718
K	0.03243243243	0.09487050832	0.05924656462	0.0606221916	0.05755134568	0.05906566118	0.06008936971	0.06097677075	0.06020630516	0.05859424117	0.05781390441	0.05892395609	0.05971382047	0.06030746845	0.06073449691	0.05832180546	0.05808246461	0.05899556193	0.06005420054	0.05846269504	0.06049841685	0.05540612379	0.0340832172	0.01933381381
L	0.01730844178	0.03509497232	0.05920281821	0.05731176105	0.05787446901	0.05823469412	0.05969424517	0.05645098558	0.05870604848	0.05763175694	0.05863217963	0.05839433294	0.05964808792	0.05764860953	0.05963786241	0.05885659853	0.06162820988	0.05881476135	0.05669941308	0.05817358784	0.05918383904	0.05869373	0.11039398449	0.01434583015
M	0.02440397973	0.10965838211	0.04964082355	0.05755069495	0.05872274261	0.05806385365	0.05835927079	0.05881114464	0.06078710289	0.05781078504	0.0596247383	0.05870633446	0.05890890057	0.05960045446	0.05897521608	0.05977343547	0.05669486349	0.05571503896	0.0580468046	0.05797466814	0.05891739391	0.05882961619	0.03437002726	0.01829215568
N	0.01672749392	0.03454956409	0.05919972148	0.06042103485	0.05857067347	0.0596074649	0.05833707935	0.06067784684	0.05981044282	0.05926706602	0.0591757908	0.05877166288	0.05937978138	0.05613349987	0.0606050907	0.05895975363	0.05703325215	0.05870166323	0.0585456214	0.04948589331	0.06066157519	0.05793530703	0.1068910639	0.01778187566
O	0.02284560621	0.1095737592	0.05977605132	0.06035768612	0.05931475437	0.0585487601	0.06016869451	0.06003285156	0.05840454762	0.05748036791	0.05980661424	0.05841729018	0.05894421981	0.05916291191	0.05926528115	0.05735063683	0.060134494	0.05516158114	0.05983920618	0.05926336634	0.06125044207	0.06009524178	0.03566485838	0.01935299471
P	0.01810890269	0.06369889413	0.06247772808	0.06690412935	0.06622961715	0.06654313788	0.06353669876	0.06607572138	0.06413475939	0.06321826139	0.06173675538	0.06279123414	0.06206734451	0.06263239875	0.06234508766	0.06216342588	0.06156382366	0.06459827378	0.06440798144	0.06530346628	0.0631425539	0.06380306456	0.06479988506	0.0183656624
Plate information
Plate	Repeat	Barcode	Measured height	Chamber temperature at start	Chamber temperature at end	Humidity at start	Humidity at end	Ambient temperature at start	Ambient temperature at end	Group	Label	ScanX	ScanY	Measinfo	Kinetics	Measurement date
1	1	=""	14.9	23.94	23.91	36.3	37	23.11	23.33	1	Lilly FRET(1)	0	0	De=1st Ex=Top Em=Top Wdw=1 (14)	0	20-03-24 15:13:03
Background information
Plate	Label	Result	Signal	Flashes/Time	Meastime	MeasInfo
1	Lilly FRET	0	117	20	00:00:00.000	De=1st Ex=Top Em=Top Wdw=1 (14)
1	Lilly FRET	0	55	5	00:00:00.000	De=2nd Ex=Top Em=Top Wdw=1 (142)
Results for Lilly FRET(1) - channel 1 window 1 (Counts)
	01	02	03	04	05	06	07	08	09	10	11	12	13	14	15	16	17	18	19	20	21	22	23	24
A	212	8493	7949	8232	8151	8636	8591	8383	8496	8462	8735	8540	8425	8700	8567	8736	8891	9226	8718	8754	8864	8712	8918	2625
B	2376	4840	5800	7216	5344	6392	6855	6744	5984	4190	7705	6509	5338	5479	6059	3980	5943	7011	8245	7834	7886	8175	14267	78
C	47	14947	5088	5302	5733	5673	4710	5859	5500	5694	5343	5992	5795	6053	5259	6168	6459	5478	7578	7587	7687	7839	4689	2522
D	2390	5033	5335	5269	5071	4477	5738	4785	5220	5184	4588	5907	3759	6898	5477	4491	5672	5796	7521	7704	7430	7445	14476	63
E	84	13678	6494	5713	5404	4144	5125	4990	5604	4791	5535	5432	6204	3845	5171	5589	3892	5090	7515	7465	7488	7593	4689	2484
F	1993	4356	5933	6248	5107	5502	5426	5525	4542	5653	5099	5917	5747	4821	6915	6276	5511	4493	7556	7642	7459	7648	13095	51
G	81	12317	6992	5469	5719	5465	5973	4731	5583	6241	5594	5499	6201	5613	5072	4912	6710	6440	7680	7576	7395	7711	4534	2571
H	2265	4464	6753	5949	5849	5131	6147	5982	5880	5162	5585	5647	5944	4758	5508	6153	5091	6606	7809	7331	7415	7702	13551	103
I	69	13164	6297	6339	4272	5689	4642	6152	5485	5592	6113	6013	6456	5693	4358	6563	7897	6213	7510	7318	7408	7533	4430	2435
J	2252	4626	7831	7365	7747	7525	7730	7452	7496	7647	7579	7716	7485	7496	7565	7572	7570	7706	7613	7659	7308	7618	12873	75
K	114	12290	7571	7744	7294	7433	7665	7686	7681	7456	7397	7455	7591	7626	7652	7378	7349	7484	7756	7310	7681	6983	4280	2468
L	2265	4584	7529	7368	7289	7365	7622	7257	7525	7413	7408	7419	7685	7129	7582	7538	7807	7497	7226	7171	7295	7501	14094	75
M	130	13713	6399	7362	7780	7351	7350	7542	7692	7216	7490	7455	7428	7554	7410	7366	6776	6657	6893	6669	7163	7391	4363	2327
N	2200	4494	7822	7867	7535	7787	7527	7761	7661	7648	7599	7532	7529	7101	7574	7256	7166	7027	6890	5939	7649	7313	13433	135
O	215	14635	8125	8174	7941	7671	8125	8004	7716	7693	7948	7706	7843	7537	7363	7137	7288	5935	7309	7482	8140	7761	4819	2573
P	2470	8594	8591	9091	8769	9014	8473	8878	8479	8422	8205	8166	8186	8042	8200	7711	7805	8143	8357	8329	7972	7874	8118	267
Plate information
Plate	Repeat	Barcode	Measured height	Chamber temperature at start	Chamber temperature at end	Humidity at start	Humidity at end	Ambient temperature at start	Ambient temperature at end	Group	Label	ScanX	ScanY	Measinfo	Kinetics	Measurement date
1	1	=""	14.9	23.94	23.91	36.3	37	23.11	23.33	1	Lilly FRET(1)	0	0	De=2nd Ex=Top Em=Top Wdw=1 (142)	0	20-03-24 15:13:03
Background information
Plate	Label	Result	Signal	Flashes/Time	Meastime	MeasInfo
1	Lilly FRET	0	117	20	00:00:00.000	De=1st Ex=Top Em=Top Wdw=1 (14)
1	Lilly FRET	0	55	5	00:00:00.000	De=2nd Ex=Top Em=Top Wdw=1 (142)
Results for Lilly FRET(1) - channel 2 window 1 (Counts)
	01	02	03	04	05	06	07	08	09	10	11	12	13	14	15	16	17	18	19	20	21	22	23	24
A	10607	131323	131947	131123	131963	132479	134501	133430	131855	132663	132643	132348	130963	132367	131425	132424	131982	132148	130029	131015	129276	132519	130425	132338
B	135394	134080	134963	132660	134700	131157	132070	131918	133013	128869	136448	129745	131694	131782	125882	131725	131681	132242	132061	132008	131579	131781	129938	3691
C	182	127927	130549	129067	131048	127789	128445	129305	131077	130176	127825	127541	128538	129254	127969	128286	128609	129526	127814	127944	126773	128284	130330	128525
D	133308	137050	129818	129687	131796	130333	129821	130322	128344	130208	127785	128033	128682	130156	128909	129146	129919	128827	128069	128451	127731	129642	127656	2638
E	3535	127525	130804	128634	135085	129018	130012	129969	128895	128678	125332	129376	127271	127428	126672	129049	128681	128041	129949	127556	127062	129307	130926	127526
F	124155	129387	128967	127976	128231	126334	128336	128411	126863	127503	126596	126054	130584	127708	126028	135173	126074	126071	124617	125879	124481	126712	125601	2613
G	1356	132345	133777	132529	133590	134273	134616	132969	131874	132898	132173	131366	131467	130945	131621	131712	133081	132072	131690	130955	130524	132002	131932	131703
H	133513	131764	131665	131670	131851	132633	131876	131591	131725	132467	130536	130193	130346	130035	130699	130867	130877	130963	129440	130262	129507	129891	128692	5011
I	1261	130844	130804	129957	130692	130059	129403	129479	130123	130580	129685	128621	127622	128165	128923	128662	129015	128339	127317	127613	127077	127939	128965	128066
J	131039	130644	130759	128839	130462	127560	128281	128794	128804	128287	127579	128416	127748	126617	127584	127812	129087	127658	128077	126869	127627	128037	125838	3944
K	3515	129545	127788	127742	126739	125843	127560	126048	127578	127248	127945	126519	127123	126452	125991	126505	126527	126857	129150	125037	126962	126033	125575	127652
L	130861	130617	127173	128560	125945	126471	127684	128554	128181	128627	126347	127050	128839	123663	127134	128074	126679	127468	127444	123269	123260	127799	127670	5228
M	5327	125052	128906	127922	132487	126602	125944	128241	126540	124821	125619	126988	126093	126744	125646	123232	119517	119483	118749	115033	121577	125634	126942	127213
N	131520	130074	132129	130203	128648	130638	129026	127905	128088	129043	128414	128157	126794	126502	124973	123067	125646	119707	117686	120014	126093	126227	125670	7592
O	9411	133563	135924	135426	133879	131019	135037	133327	132113	133837	132895	131913	133058	127394	124238	124445	121195	107593	122144	126250	132897	129145	135119	132951
P	136397	134916	137505	135881	132403	135461	133356	134361	132206	133221	132903	130050	131889	128400	131526	124044	126779	126056	129751	127543	126254	123411	125278	14538
Basic assay information
Assay ID:				19274
Assay Started:				20-03-24 15:08:08
Assay Finished:				20-03-24 15:13:10
Assay Exported:				20-03-24 15:13:10
Protocol ID:				100202
Protocol Name:				Lilly FRET_384
Serial#:				="1040204"
Protocol information
Protocol:
Protocol name				Lilly FRET_384
Number of assay repeats				1
Start assay repeat each				N/A
Number of plate repeats				1
Start plate repeat each				N/A
Is label meas. height used				Yes
Height of measurement				Defined in label
Is gripper height used				No
Mode of measurement				By Columns bi-directional
Rotated plate				No
Soft move				No
Protocol notes
Plate type:
Name of the plate type				384 OptiPlate
Number of rows				16
Number of columns				24
Number of the wells in the plate				384
Height of the plate				14.35 mm
Coordinates of corners:
384 OptiPlate + Lilly FRET
12.1 mm x------------------------------------------------------- x 115.6 mm
9 mm 9 mm
12.1 mm x------------------------------------------------------- x 115.6 mm
76.5 mm 76.5 mm
Platemap:
Plate				1
Group				1
	01	02	03	04	05	06	07	08	09	10	11	12	13	14	15	16	17	18	19	20	21	22	23	24
A	-	-	-	-	-	-	-	-	-	-	-	-	-	-	-	-	-	-	-	-	-	-	-	-
B	-	-	-	-	-	-	-	-	-	-	-	-	-	-	-	-	-	-	-	-	-	-	-	-
C	-	-	-	-	-	-	-	-	-	-	-	-	-	-	-	-	-	-	-	-	-	-	-	-
D	-	-	-	-	-	-	-	-	-	-	-	-	-	-	-	-	-	-	-	-	-	-	-	-
E	-	-	-	-	-	-	-	-	-	-	-	-	-	-	-	-	-	-	-	-	-	-	-	-
F	-	-	-	-	-	-	-	-	-	-	-	-	-	-	-	-	-	-	-	-	-	-	-	-
G	-	-	-	-	-	-	-	-	-	-	-	-	-	-	-	-	-	-	-	-	-	-	-	-
H	-	-	-	-	-	-	-	-	-	-	-	-	-	-	-	-	-	-	-	-	-	-	-	-
I	-	-	-	-	-	-	-	-	-	-	-	-	-	-	-	-	-	-	-	-	-	-	-	-
J	-	-	-	-	-	-	-	-	-	-	-	-	-	-	-	-	-	-	-	-	-	-	-	-
K	-	-	-	-	-	-	-	-	-	-	-	-	-	-	-	-	-	-	-	-	-	-	-	-
L	-	-	-	-	-	-	-	-	-	-	-	-	-	-	-	-	-	-	-	-	-	-	-	-
M	-	-	-	-	-	-	-	-	-	-	-	-	-	-	-	-	-	-	-	-	-	-	-	-
N	-	-	-	-	-	-	-	-	-	-	-	-	-	-	-	-	-	-	-	-	-	-	-	-
O	-	-	-	-	-	-	-	-	-	-	-	-	-	-	-	-	-	-	-	-	-	-	-	-
P	-	-	-	-	-	-	-	-	-	-	-	-	-	-	-	-	-	-	-	-	-	-	-	-
- - Undefined
Calculations:
Plate				1
Formula index				Calc 1
Formula name				Label ratio
Formula				Label ratio where X = Lilly FRET(1) channel 1 window 1 Y = Lilly FRET(1) channel 2 window 1
Auto export parameters:
Export format				Plate2
Include basic assay information				Yes
Place assay information at				End of file
Include basic plate information				Yes
Place plate information at				Beginning of plate
Include protocol information				Yes
Protocol info level				Large
Include error and warning information				Yes
Include background information				Yes
Add plate number to the file name				Yes
Each plate to separate file				No
Field separator to use				System
File name format				<DefaultDataFolder>\<Date>\<ProtocolName>_<AssayID>.csv
Operations:
Plate 1
Group 1
Measurement
Label				Lilly FRET(1)
Labels:
Lilly FRET				6000025
Light source				Laser
Top mirror				LANCE/DELFIA Bias
Bottom mirror				N/A
Exc. filter				N/A
Using of excitation filter				Top
Ems. filter				APC 665
Using of emission filter				Top
2nd ems. filter				Europium 615
Using of 2nd emission filter				Top
Measurement height				7.3 mm
Cycle				16600
Delay				30
Number of flashes				20
Number of flashes for 2nd detector				5
Number of sequence windows				1
Total time of windows				500
Excitation light				100%
Reference excitation light				100%
Reference AD gain				4
Reference signal				323509
Last edited				13-06-14 09:17:06
Last edited by				EnVision
Factory preset				No
Filters:
APC 665				205
Filter type				Emission
Description				M665 CWL=665nm BW=7 5nm Tmin=75%
Used with				Luminescence DELFIA - Time-resolved Fluorescence Fluorescence Intensity LANCE - Time-resolved Fluorescence
Last edited				26-02-19 14:51:38
Last edited by				Installation
Factory preset				Yes
Europium 615				203
Filter type				Emission
Description				M615 CWL=615nm BW=8 5nm Tmin=80%
Used with				Luminescence DELFIA - Time-resolved Fluorescence Fluorescence Intensity LANCE - Time-resolved FluorescenceLuminescence Absorbance DELFIA - Time-resolved Fluorescence Fluorescence Intensity LANCE - Time-resolved Fluorescence
Last edited				26-02-19 14:51:38
Last edited by				Installation
Factory preset				Yes
Mirror modules:
LANCE/DELFIA Bias				445
Used by				Top
Dual				No
Bias				Yes
Description				D400
Used with				Luminescence DELFIA - Time-resolved Fluorescence Fluorescence Intensity LANCE - Time-resolved Fluorescence
Last edited				26-02-19 14:51:38
Last edited by				Installation
Factory preset				Yes
Instrument:
Serial number				1040204
Nickname				EnVision
Normalization:
Notifications for plate 1 repeat 1:
WARNING: Plate height defined in the plate editor does not match the actual plate height. Measured height is 14.90 mm. Plate editor height is 14.35 mm. The results may be affected.
Exported with EnVision Workstation version 1.14.3049.528
