## Supplementary material for "Genome-wide arrayed CRISPR activation screen for prion protein modulators": Plate_LXXXVI_B.csv

Plate information
Plate	Repeat	Barcode	Measured height	Chamber temperature at start	Chamber temperature at end	Humidity at start	Humidity at end	Ambient temperature at start	Ambient temperature at end	Formula	Measurement date
1	1	=""	N/A	N/A	N/A	N/A	N/A	N/A	N/A	Calc 1: Label ratio = X / Y where X = Lilly FRET(1) channel 1 window 1 Y = Lilly FRET(1) channel 2 window 1	20-03-24 15:18:30
Background information
Plate	Label	Result	Signal	Flashes/Time	Meastime	MeasInfo
1	Lilly FRET	0	98	20	00:00:00.000	De=1st Ex=Top Em=Top Wdw=1 (14)
1	Lilly FRET	0	62	5	00:00:00.000	De=2nd Ex=Top Em=Top Wdw=1 (142)
Calculated results: Calc 1: Label ratio = X / Y where X = Lilly FRET(1) channel 1 window 1 Y = Lilly FRET(1) channel 2 window 1
	01	02	03	04	05	06	07	08	09	10	11	12	13	14	15	16	17	18	19	20	21	22	23	24
A	0.02469857983	0.06477430607	0.06436295499	0.06707224335	0.06775406833	0.06922609092	0.07140096689	0.06811019773	0.07020204306	0.06938290607	0.0689214727	0.06932028883	0.06940363997	0.07134641812	0.06953115709	0.06776288228	0.06979399877	0.0706613565	0.0680894692	0.06926761676	0.06804193951	0.06743644193	0.06840415951	0.02002089523
B	0.01786847738	0.03858480134	0.04565379454	0.05798819929	0.04390709992	0.05281810386	0.05571256721	0.051026428	0.04712990937	0.03228111148	0.05343746943	0.05131889016	0.03952779779	0.04311145686	0.04997498124	0.03251314154	0.04503401361	0.05293160836	0.0621798945	0.06058078928	0.06296517149	0.0614354421	0.11884899233	0.02078808563
C	0.02471678682	0.11177089946	0.04088072095	0.04213397287	0.04537764021	0.04710984469	0.03959507345	0.04639024465	0.0448309744	0.04293058929	0.04402879046	0.05087705681	0.04586520555	0.04921829317	0.04127335811	0.04736551809	0.05151415662	0.04330681425	0.06223910698	0.05996118012	0.06046130538	0.05993318468	0.03718201131	0.01936298905
D	0.01749353467	0.0323333132	0.03972333366	0.03700521586	0.04083769634	0.0368338558	0.04516963639	0.03949909567	0.04288909855	0.04199640835	0.0368863512	0.04800868331	0.03307110905	0.05266208623	0.0439043121	0.03730710142	0.04604854242	0.04477348304	0.060300185	0.06042470153	0.05855207352	0.05979960975	0.10655589385	0.02282815472
E	0.01990795248	0.11071464664	0.05036297292	0.04619896026	0.04154913115	0.03298181762	0.042401615	0.03997260065	0.04568272315	0.03809090629	0.04516229835	0.0418747391	0.04991680532	0.0322917397	0.04154039815	0.04530654014	0.03321727675	0.04503539816	0.06098971571	0.05981605751	0.05865921788	0.05872936011	0.03741979269	0.01919320856
F	0.01661075135	0.0339466859	0.04652596263	0.04850244997	0.04200613194	0.04695397712	0.04329706313	0.04459549845	0.03863221091	0.04655769798	0.04144578313	0.04773305168	0.04375217378	0.04038977434	0.05622647736	0.04858999117	0.04432389937	0.04349472289	0.06115518934	0.06066829923	0.06001775627	0.05893016205	0.11322316041	0.02301790281
G	0.02197059321	0.10841593487	0.05161333166	0.04141042631	0.04335342663	0.04545767425	0.04448603728	0.03420456512	0.04487578819	0.04709713644	0.04301655594	0.04254778023	0.04756735568	0.04434022113	0.03807835064	0.03830956373	0.05120791959	0.04933207111	0.05874823914	0.05803796848	0.05761720963	0.05170909904	0.03419439744	0.01920054816
H	0.01736121514	0.03307454349	0.04989419589	0.04366318233	0.04529164088	0.04055676446	0.04997758682	0.04681082798	0.04337725018	0.04241233924	0.04708424664	0.0425187673	0.04590707965	0.03708358559	0.04468549597	0.04702384105	0.03779251467	0.05241833955	0.05702173166	0.05865252947	0.05679382275	0.05860766818	0.11073365885	0.02009569378
I	0.02487230735	0.10703082457	0.04849025275	0.04964992936	0.03202449513	0.04496844852	0.03679622035	0.04595852599	0.04447388196	0.04332948866	0.04571353572	0.04498641273	0.05100985276	0.04471248591	0.03285692213	0.0520904414	0.06206377181	0.042670612	0.0606560695	0.05874084601	0.06068359451	0.05890614926	0.03504401645	0.01985896585
J	0.01683585985	0.03356043401	0.05929529523	0.05931474029	0.05535627061	0.0588226067	0.05978569153	0.06031780942	0.06064497051	0.06045007076	0.05975841846	0.05810115486	0.05992975382	0.05991891977	0.05982395942	0.05877516521	0.05942161717	0.05753426764	0.0593220339	0.05808911833	0.05874803603	0.05901538462	0.11683014316	0.02359952324
K	0.02394305436	0.1050282841	0.05964567849	0.06086500614	0.06043013987	0.05906755915	0.05941327616	0.06046876361	0.05937731943	0.05925001163	0.05935711628	0.05921931741	0.05888913847	0.05952511559	0.05959621491	0.05916197624	0.06009495641	0.0595087464	0.05954496835	0.06043316812	0.05894758379	0.05784814277	0.0352621066	0.01940647245
L	0.01718657318	0.03492085267	0.06095384775	0.05853929769	0.05724351548	0.05825939509	0.05933797329	0.05860669971	0.05870921305	0.05795821617	0.05942803962	0.058471988	0.05846685517	0.06035039078	0.0594717375	0.05902674881	0.05987223526	0.05926579106	0.05858738328	0.06095116544	0.05842988258	0.06022177153	0.11352462609	0.01798491588
M	0.02383507051	0.10880613736	0.06040056658	0.05995920497	0.05882680941	0.05802259134	0.05963086033	0.05843749753	0.05966549114	0.05908077382	0.05857350197	0.05716249189	0.05776084259	0.05681280713	0.05905977983	0.05883745335	0.06146440295	0.05735474322	0.05818963788	0.05962308073	0.05938459793	0.05964983383	0.03651015672	0.01852836387
N	0.01708408479	0.03532125411	0.06005428723	0.05938738683	0.061015883	0.05845801205	0.05885663368	0.06001179477	0.05932062177	0.06080483723	0.05873194568	0.05821132613	0.05836074719	0.05791203755	0.06018573311	0.05963291907	0.05943826048	0.05833873952	0.05953062393	0.06038144811	0.0599923202	0.05940933792	0.11608775137	0.01852371597
O	0.02014302741	0.11247258262	0.06225022063	0.06077004461	0.05941466986	0.06072582463	0.05976335267	0.05964302254	0.05924851077	0.05622535043	0.0588059998	0.05556986575	0.05807105076	0.05933787003	0.058596107	0.05949093023	0.05885123137	0.05948000151	0.06098691899	0.05913145408	0.06057816385	0.06024769175	0.03669332232	0.01982706311
P	0.01914583501	0.0638187283	0.06474097658	0.06695702803	0.06488657704	0.06489785371	0.06425759489	0.06578867696	0.06522153661	0.06401394619	0.06226613703	0.0626789842	0.06086443134	0.06169057345	0.06178830427	0.06196659328	0.06186943279	0.0626465921	0.06325109721	0.06511116266	0.0639683683	0.06483115568	0.06481962703	0.01520950846
Plate information
Plate	Repeat	Barcode	Measured height	Chamber temperature at start	Chamber temperature at end	Humidity at start	Humidity at end	Ambient temperature at start	Ambient temperature at end	Group	Label	ScanX	ScanY	Measinfo	Kinetics	Measurement date
1	1	=""	14.9	23.94	23.87	36.8	36.8	23.21	23.23	1	Lilly FRET(1)	0	0	De=1st Ex=Top Em=Top Wdw=1 (14)	0	20-03-24 15:18:30
Background information
Plate	Label	Result	Signal	Flashes/Time	Meastime	MeasInfo
1	Lilly FRET	0	98	20	00:00:00.000	De=1st Ex=Top Em=Top Wdw=1 (14)
1	Lilly FRET	0	62	5	00:00:00.000	De=2nd Ex=Top Em=Top Wdw=1 (142)
Results for Lilly FRET(1) - channel 1 window 1 (Counts)
	01	02	03	04	05	06	07	08	09	10	11	12	13	14	15	16	17	18	19	20	21	22	23	24
A	760	8765	8553	8820	8989	9106	9792	9056	9305	9286	9227	9197	9095	9553	9355	9058	9290	9368	9032	9298	8988	9146	8887	2702
B	2421	5478	6124	8167	5836	6960	7688	6833	6318	4202	7102	6751	5267	5708	6392	4342	5958	7029	8122	8136	8553	8303	15315	67
C	96	14437	5312	5376	5820	6018	5073	6026	5977	5603	5640	6555	5960	6397	5365	6183	6590	5634	7962	7723	7822	7768	4778	2529
D	2354	4283	5232	4867	5304	5170	5866	5154	5637	5519	4787	6325	4288	6814	5717	4881	6001	5830	7790	7865	7524	7723	13544	72
E	186	14242	6556	6034	5332	4241	5440	5252	5897	4941	5781	5417	6390	4145	5346	5844	4236	5846	7751	7746	7434	7704	4852	2496
F	2129	4424	5963	6246	5357	6001	5527	5734	4884	5993	5246	6101	5535	5119	7156	6215	5638	5514	7600	7680	7639	7542	14093	54
G	130	14383	6995	5562	5768	6604	5942	4545	5907	6291	5659	5688	6310	5871	5068	5187	6766	6566	7757	7701	7628	6936	4547	2578
H	2318	4405	6602	5944	5927	5405	6578	6189	5788	5593	6079	5545	5976	4839	5895	6215	4958	6870	7465	7667	7392	7698	14310	84
I	112	13955	6308	6361	4215	5929	4782	5944	5741	5635	5921	5910	6953	5831	4253	6794	7994	5451	7792	7564	7803	7675	4558	2574
J	2219	4389	7630	7650	7253	7500	7694	7679	7793	7774	7693	7622	7610	7597	7619	7649	7656	7484	7581	7449	7553	7672	14722	99
K	111	13368	7656	7778	8036	7589	7538	7634	7600	7641	7499	7534	7603	7596	7545	7568	7721	7525	7404	7584	7491	7410	4484	2500
L	2260	4582	8232	7475	7263	7387	7477	7425	7341	7482	7535	7524	7444	7575	7750	7569	7704	7662	7297	7450	7474	7750	14247	93
M	311	14665	8230	7584	7385	7402	7573	7382	7495	7525	7345	7403	7261	7087	7382	7457	7827	7208	7252	7479	7328	7359	4594	2335
N	2264	4548	7810	7701	7760	7498	7530	7632	7476	7703	7356	7439	7114	7329	7628	7567	7684	7284	7488	7633	7343	7445	14605	66
O	169	15127	8676	8501	7952	8082	8147	7856	7758	7513	7696	7335	7740	7621	7866	7776	7623	7904	8089	7365	7699	7876	4974	2614
P	2614	8472	8703	8855	8707	8539	8651	8692	8551	8409	8104	7945	7938	7793	8009	7965	8064	8093	8258	8701	8348	8192	8481	151
Plate information
Plate	Repeat	Barcode	Measured height	Chamber temperature at start	Chamber temperature at end	Humidity at start	Humidity at end	Ambient temperature at start	Ambient temperature at end	Group	Label	ScanX	ScanY	Measinfo	Kinetics	Measurement date
1	1	=""	14.9	23.94	23.87	36.8	36.8	23.21	23.23	1	Lilly FRET(1)	0	0	De=2nd Ex=Top Em=Top Wdw=1 (142)	0	20-03-24 15:18:30
Background information
Plate	Label	Result	Signal	Flashes/Time	Meastime	MeasInfo
1	Lilly FRET	0	98	20	00:00:00.000	De=1st Ex=Top Em=Top Wdw=1 (14)
1	Lilly FRET	0	62	5	00:00:00.000	De=2nd Ex=Top Em=Top Wdw=1 (142)
Results for Lilly FRET(1) - channel 2 window 1 (Counts)
	01	02	03	04	05	06	07	08	09	10	11	12	13	14	15	16	17	18	19	20	21	22	23	24
A	30771	135316	132887	131500	132671	131540	137141	132961	132546	133837	133877	132674	131045	133896	134544	133672	133106	132576	132649	134233	132095	135624	129919	134959
B	135490	141973	134140	140839	132917	131773	137994	133911	134055	130169	132903	131550	133248	132401	127904	133546	132300	132794	130621	134300	135837	135150	128861	3223
C	3884	129166	129939	127593	128257	127744	128122	129898	133323	130513	128098	128840	129946	129972	129987	130538	127926	130095	127926	128800	129372	129611	128503	130610
D	134564	132464	131711	131522	129880	140360	129866	130484	131432	131416	129777	131747	129660	129391	130215	130833	130319	130211	129187	130162	128501	129148	127107	3154
E	9343	128637	130175	130609	128330	128586	128297	131390	129086	129716	128005	129362	128013	128361	128694	128988	127524	129809	127087	129497	126732	131178	129664	130046
F	128170	130322	128165	128777	127529	127806	127653	128578	126423	128722	126575	127815	126508	126740	127271	127907	127200	126774	124274	126590	127279	127982	124471	2346
G	5917	132665	135527	134314	133046	145278	133570	132877	131630	133575	131554	133685	132654	132408	133094	135397	132128	133098	132038	132689	132391	134135	132975	134267
H	133516	133184	132320	136133	130863	133270	131619	132213	133434	131872	129109	130413	130176	130489	131922	132167	131190	131061	130915	130719	130155	131348	129229	4180
I	4503	130383	130088	128117	131618	131848	129959	129334	129087	130050	129524	131373	136307	130411	129440	130427	128803	127746	128462	128769	128585	130292	130065	129614
J	131802	130779	128678	128973	131024	127502	128693	127309	128502	128602	128735	131185	126982	126788	127357	130140	128842	130079	127794	128234	128566	130000	126012	4195
K	4636	127280	128358	127791	132980	128480	126874	126247	127995	128962	126337	127222	129107	127610	126602	127920	128480	126452	124343	125494	127079	128094	127162	128823
L	131498	131211	135053	127692	126879	126795	126007	126692	125040	129093	126792	128677	127320	125517	130314	128230	128674	129282	124549	122229	127914	128691	125497	5171
M	13048	134781	136257	126486	125538	127571	126998	126323	125617	127368	125398	129508	125708	124743	124992	126739	127342	125674	124627	125438	123399	123370	125828	126023
N	132521	128761	130049	129674	127180	128263	127938	127175	126027	126684	125247	127793	121897	126554	126741	126893	129277	124857	125784	126413	122399	125317	125810	3563
O	8390	134495	139373	139888	133839	133090	136321	131717	130940	133623	130871	131996	133285	128434	134241	130709	129530	132885	132635	124553	127092	130727	135556	131840
P	136531	132751	134428	132249	134188	131576	134630	132120	131107	131362	130151	126757	130421	126324	129620	128537	130339	129185	130559	133633	130502	126359	130840	9928
Basic assay information
Assay ID:				19275
Assay Started:				20-03-24 15:13:36
Assay Finished:				20-03-24 15:18:38
Assay Exported:				20-03-24 15:18:38
Protocol ID:				100202
Protocol Name:				Lilly FRET_384
Serial#:				="1040204"
Protocol information
Protocol:
Protocol name				Lilly FRET_384
Number of assay repeats				1
Start assay repeat each				N/A
Number of plate repeats				1
Start plate repeat each				N/A
Is label meas. height used				Yes
Height of measurement				Defined in label
Is gripper height used				No
Mode of measurement				By Columns bi-directional
Rotated plate				No
Soft move				No
Protocol notes
Plate type:
Name of the plate type				384 OptiPlate
Number of rows				16
Number of columns				24
Number of the wells in the plate				384
Height of the plate				14.35 mm
Coordinates of corners:
384 OptiPlate + Lilly FRET
12.1 mm x------------------------------------------------------- x 115.6 mm
9 mm 9 mm
12.1 mm x------------------------------------------------------- x 115.6 mm
76.5 mm 76.5 mm
Platemap:
Plate				1
Group				1
	01	02	03	04	05	06	07	08	09	10	11	12	13	14	15	16	17	18	19	20	21	22	23	24
A	-	-	-	-	-	-	-	-	-	-	-	-	-	-	-	-	-	-	-	-	-	-	-	-
B	-	-	-	-	-	-	-	-	-	-	-	-	-	-	-	-	-	-	-	-	-	-	-	-
C	-	-	-	-	-	-	-	-	-	-	-	-	-	-	-	-	-	-	-	-	-	-	-	-
D	-	-	-	-	-	-	-	-	-	-	-	-	-	-	-	-	-	-	-	-	-	-	-	-
E	-	-	-	-	-	-	-	-	-	-	-	-	-	-	-	-	-	-	-	-	-	-	-	-
F	-	-	-	-	-	-	-	-	-	-	-	-	-	-	-	-	-	-	-	-	-	-	-	-
G	-	-	-	-	-	-	-	-	-	-	-	-	-	-	-	-	-	-	-	-	-	-	-	-
H	-	-	-	-	-	-	-	-	-	-	-	-	-	-	-	-	-	-	-	-	-	-	-	-
I	-	-	-	-	-	-	-	-	-	-	-	-	-	-	-	-	-	-	-	-	-	-	-	-
J	-	-	-	-	-	-	-	-	-	-	-	-	-	-	-	-	-	-	-	-	-	-	-	-
K	-	-	-	-	-	-	-	-	-	-	-	-	-	-	-	-	-	-	-	-	-	-	-	-
L	-	-	-	-	-	-	-	-	-	-	-	-	-	-	-	-	-	-	-	-	-	-	-	-
M	-	-	-	-	-	-	-	-	-	-	-	-	-	-	-	-	-	-	-	-	-	-	-	-
N	-	-	-	-	-	-	-	-	-	-	-	-	-	-	-	-	-	-	-	-	-	-	-	-
O	-	-	-	-	-	-	-	-	-	-	-	-	-	-	-	-	-	-	-	-	-	-	-	-
P	-	-	-	-	-	-	-	-	-	-	-	-	-	-	-	-	-	-	-	-	-	-	-	-
- - Undefined
Calculations:
Plate				1
Formula index				Calc 1
Formula name				Label ratio
Formula				Label ratio where X = Lilly FRET(1) channel 1 window 1 Y = Lilly FRET(1) channel 2 window 1
Auto export parameters:
Export format				Plate2
Include basic assay information				Yes
Place assay information at				End of file
Include basic plate information				Yes
Place plate information at				Beginning of plate
Include protocol information				Yes
Protocol info level				Large
Include error and warning information				Yes
Include background information				Yes
Add plate number to the file name				Yes
Each plate to separate file				No
Field separator to use				System
File name format				<DefaultDataFolder>\<Date>\<ProtocolName>_<AssayID>.csv
Operations:
Plate 1
Group 1
Measurement
Label				Lilly FRET(1)
Labels:
Lilly FRET				6000025
Light source				Laser
Top mirror				LANCE/DELFIA Bias
Bottom mirror				N/A
Exc. filter				N/A
Using of excitation filter				Top
Ems. filter				APC 665
Using of emission filter				Top
2nd ems. filter				Europium 615
Using of 2nd emission filter				Top
Measurement height				7.3 mm
Cycle				16600
Delay				30
Number of flashes				20
Number of flashes for 2nd detector				5
Number of sequence windows				1
Total time of windows				500
Excitation light				100%
Reference excitation light				100%
Reference AD gain				4
Reference signal				323509
Last edited				13-06-14 09:17:06
Last edited by				EnVision
Factory preset				No
Filters:
APC 665				205
Filter type				Emission
Description				M665 CWL=665nm BW=7 5nm Tmin=75%
Used with				Luminescence DELFIA - Time-resolved Fluorescence Fluorescence Intensity LANCE - Time-resolved Fluorescence
Last edited				26-02-19 14:51:38
Last edited by				Installation
Factory preset				Yes
Europium 615				203
Filter type				Emission
Description				M615 CWL=615nm BW=8 5nm Tmin=80%
Used with				Luminescence DELFIA - Time-resolved Fluorescence Fluorescence Intensity LANCE - Time-resolved FluorescenceLuminescence Absorbance DELFIA - Time-resolved Fluorescence Fluorescence Intensity LANCE - Time-resolved Fluorescence
Last edited				26-02-19 14:51:38
Last edited by				Installation
Factory preset				Yes
Mirror modules:
LANCE/DELFIA Bias				445
Used by				Top
Dual				No
Bias				Yes
Description				D400
Used with				Luminescence DELFIA - Time-resolved Fluorescence Fluorescence Intensity LANCE - Time-resolved Fluorescence
Last edited				26-02-19 14:51:38
Last edited by				Installation
Factory preset				Yes
Instrument:
Serial number				1040204
Nickname				EnVision
Normalization:
Notifications for plate 1 repeat 1:
WARNING: Plate height defined in the plate editor does not match the actual plate height. Measured height is 14.90 mm. Plate editor height is 14.35 mm. The results may be affected.
Exported with EnVision Workstation version 1.14.3049.528
