## Supplementary material for "Genome-wide arrayed CRISPR activation screen for prion protein modulators": Plate_LXXXVII_A.csv

Plate information
Plate	Repeat	Barcode	Measured height	Chamber temperature at start	Chamber temperature at end	Humidity at start	Humidity at end	Ambient temperature at start	Ambient temperature at end	Formula	Measurement date
1	1	=""	N/A	N/A	N/A	N/A	N/A	N/A	N/A	Calc 1: Label ratio = X / Y where X = Lilly FRET(1) channel 1 window 1 Y = Lilly FRET(1) channel 2 window 1	21-03-24 15:19:39
Background information
Plate	Label	Result	Signal	Flashes/Time	Meastime	MeasInfo
1	Lilly FRET	0	65	20	00:00:00.000	De=1st Ex=Top Em=Top Wdw=1 (14)
1	Lilly FRET	0	67	5	00:00:00.000	De=2nd Ex=Top Em=Top Wdw=1 (142)
Calculated results: Calc 1: Label ratio = X / Y where X = Lilly FRET(1) channel 1 window 1 Y = Lilly FRET(1) channel 2 window 1
	01	02	03	04	05	06	07	08	09	10	11	12	13	14	15	16	17	18	19	20	21	22	23	24
A	0.0306345733	0.06038923666	0.06278788393	0.04820696212	0.0718163498	0.0540168379	0.04254833905	0.05456394035	0.04784685589	0.03687291621	0.04391015187	0.05544919368	0.07399777483	0.04475796643	0.03349302702	0.04339193739	0.03657121575	0.04209850632	0.05207778855	0.05198685823	0.05357998791	0.06457987739	0.05280539978	0.02080842585
B	0.01805505151	0.03910434969	0.05420201789	0.04734452433	0.03599064503	0.03819601915	0.04905326974	0.04385072703	0.04878761529	0.03168674525	0.0543554451	0.04877540311	0.09976853874	0.03811317759	0.0320306059	0.04157629121	0.04018620422	0.03729701566	0.04988071527	0.05428376495	0.04205343681	0.03653518882	0.03736317583	0.02406267487
C	0.05786471068	0.05755500936	0.04395347307	0.05488610345	0.08925760852	0.04720287443	0.05194536882	0.05396561613	0.04301747449	0.03975118138	0.0356996577	0.0570328979	0.04040037609	0.05353623661	0.04643178831	0.04396520478	0.05151626675	0.05117983528	0.03823920093	0.05044278457	0.04665010944	0.05358248563	0.03914339331	0.02011740155
D	0.01732927079	0.02660304692	0.04513445253	0.0448900613	0.03505086	0.05857820049	0.03565710744	0.03804913596	0.04568947541	0.0490336888	0.04894291361	0.0533140671	0.09633908443	0.04359910581	0.04888988899	0.0444553113	0.0431440003	0.04509353315	0.03837668283	0.04268880875	0.03579891609	0.07850763143	0.04065138269	0.7619047619
E	0.06031976744	0.03907544045	0.03515356834	0.03579291833	0.08038180797	0.04004803362	0.04902019313	0.05282952387	0.05277818844	0.0394868453	0.0482116386	0.05153527097	0.03784474231	0.04239011301	0.04316160455	0.04190977386	0.03068546634	0.05408021293	0.04034573446	0.04622389389	0.04933537051	0.04345972286	0.05012217377	0.01980894154
F	0.01698413161	0.03648542397	0.04588702059	0.05012029771	0.03689635631	0.0557711439	0.05811223912	0.04890298907	0.04119273332	0.04741593856	0.04145764244	0.0542565718	0.10012049598	0.05322242459	0.04618134946	0.04845751426	0.04894899763	0.04504670458	0.02203865123	0.02302877643	0.04132160781	0.0565296298	0.05294248517	0.38532110092
G	0.03643303262	0.02432721635	0.03860006943	0.0482038056	0.09007843454	0.04203160105	0.03609590055	0.03667616712	0.05328990808	0.03924739958	0.04865183874	0.04208864044	0.03738525154	0.03507845223	0.04841269255	0.04841896496	0.03964597125	0.03397558464	0.04353649372	0.04522056089	0.05406297594	0.0531075721	0.04797521182	0.02016692918
H	0.01797480934	0.04057145762	0.05302102545	0.0478580842	0.03594516191	0.04059700175	0.0478913982	0.04114498075	0.04918215448	0.04582744197	0.0507880781	0.03784453574	0.09487458288	0.04391475415	0.04539552239	0.05068349726	0.04065198554	0.03836921708	0.0440311438	0.03971770885	0.04506237787	0.03605267684	0.03851289358	0.09662576687
I	0.04203152364	0.03985368863	0.04307354001	0.04340854	0.09424044285	0.04531456556	0.05083023469	0.05053811997	0.04914491717	0.02461254557	0.0414505822	0.03890100175	0.03693740686	0.09914434383	0.05546990765	0.04969176723	0.04722709087	0.04855030162	0.04541454904	0.0332573209	0.04493395434	0.05558684303	0.0632429463	0.01991903199
J	0.01780960183	0.03834522711	0.04475458959	0.04658420123	0.03738782897	0.04373865289	0.044853682	0.0455240026	0.05023372477	0.05045840459	0.06603629476	0.03871100195	0.08488016827	0.05477223427	0.05340723685	0.03623411658	0.04717556907	0.05126347251	0.04680967929	0.03543627634	0.04779760665	0.05795680058	0.03529528279	0.33064516129
K	0.04369469027	0.04852672069	0.03898122683	0.04701670823	0.0784134927	0.03069858476	0.05753146722	0.03241934635	0.04709319487	0.0433416372	0.04591925536	0.0458132265	0.03836454649	0.04738707156	0.04395037763	0.0417984212	0.04188004746	0.03067778445	0.04874194725	0.03389351894	0.04206666768	0.04901244162	0.04463308199	0.02012974696
L	0.01804809386	0.04583710609	0.04887109954	0.03234815863	0.0382788552	0.04214003827	0.03672116326	0.03085741979	0.04399939196	0.03628495089	0.04481507464	0.05178073754	0.09570456146	0.04363832339	0.03424725104	0.0365942029	0.04271835845	0.04680660603	0.04788758084	0.04325228101	0.04417855847	0.04412190035	0.04495675037	0.03755299818
M	0.0989010989	0.03571615098	0.04523118243	0.03649321719	0.08602280816	0.04644423145	0.05147951756	0.05640815148	0.04777995591	0.0426046596	0.05869501345	0.04534054961	0.03900819506	0.05741901382	0.04325657523	0.04775194749	0.05136960083	0.04731607319	0.04146473616	0.04661218357	0.04118544511	0.04164374351	0.03858619448	0.0198005314
N	0.01759420638	0.04147834239	0.02779060874	0.03870199913	0.03430298682	0.04526910938	0.03007104407	0.03960532249	0.04470816882	0.04747540375	0.0439934412	0.05209221562	0.09626085109	0.05644272066	0.04489453052	0.02677447505	0.06136903709	0.04618231802	0.08464306003	0.05090054816	0.05075749967	0.04359284575	0.03675610342	0.42222222222
O	0.03610248447	0.04063691909	0.03871922488	0.03666471278	0.09486966727	0.03306763704	0.05201103956	0.05026458959	0.04090232838	0.04754497696	0.04356357636	0.0471235409	0.03652610011	0.0542449129	0.04293939326	0.04257207862	0.05010518264	0.04126391032	0.06046490762	0.03950175282	0.0502935688	0.04586929532	0.05522922152	0.02006941639
P	0.01840799903	0.04577617117	0.03574741609	0.04559286005	0.0714547749	0.0603053771	0.04333607658	0.05184727321	0.04595366363	0.03969064861	0.04346431794	0.04677003549	0.06988731896	0.05098344838	0.0474221916	0.04384504467	0.04938082192	0.04671549128	0.04256628996	0.04854840639	0.04667931689	0.05375699596	0.06213287497	0.05197305101
Plate information
Plate	Repeat	Barcode	Measured height	Chamber temperature at start	Chamber temperature at end	Humidity at start	Humidity at end	Ambient temperature at start	Ambient temperature at end	Group	Label	ScanX	ScanY	Measinfo	Kinetics	Measurement date
1	1	=""	14.9	24.38	24.31	42.6	42.8	23.21	23.23	1	Lilly FRET(1)	0	0	De=1st Ex=Top Em=Top Wdw=1 (14)	0	21-03-24 15:19:39
Background information
Plate	Label	Result	Signal	Flashes/Time	Meastime	MeasInfo
1	Lilly FRET	0	65	20	00:00:00.000	De=1st Ex=Top Em=Top Wdw=1 (14)
1	Lilly FRET	0	67	5	00:00:00.000	De=2nd Ex=Top Em=Top Wdw=1 (142)
Results for Lilly FRET(1) - channel 1 window 1 (Counts)
	01	02	03	04	05	06	07	08	09	10	11	12	13	14	15	16	17	18	19	20	21	22	23	24
A	140	8499	8874	6794	10014	7571	5970	7728	6721	5209	6193	7733	10309	6256	4712	6032	5106	5837	7142	7168	7713	8954	7307	2924
B	2587	5475	7564	6611	4986	5306	6829	6122	6845	4403	7677	6785	13707	5281	4429	5808	5594	5154	6837	7479	5885	5088	5185	86
C	71	7868	6012	7479	12136	6411	7040	7339	5918	5451	4881	7706	5457	7226	6289	6065	6999	6997	5153	6841	6330	7269	5319	2680
D	2366	3585	6076	5939	4738	7711	4833	5117	6135	6589	6563	7121	12692	5851	6518	6000	5769	6024	5114	5753	4789	10416	5417	32
E	83	5190	4711	4747	10737	5336	6569	6897	6783	5211	6342	6784	4859	5608	5707	5495	4024	7152	5354	6071	6458	5708	6482	2592
F	2329	4826	6072	6687	4818	7344	7699	6397	5349	6192	5413	7096	12879	6955	6019	6382	6341	5869	2900	3017	5319	7351	6901	42
G	105	3342	5337	6579	12254	5706	4878	4980	7183	5290	6595	5677	5054	4715	6559	6494	5438	4620	5851	6079	7206	7123	6472	2740
H	2496	5586	7187	6464	4882	5519	6523	5580	6621	6223	6857	5131	12652	5949	6083	6874	5442	5259	5921	5324	5996	4821	5163	63
I	72	5426	5798	5820	12496	6033	6753	6715	6598	3281	5507	5192	4957	13128	7412	6634	6386	6487	5987	4419	5885	7304	8289	2652
J	2435	5110	6019	6195	4958	5806	5921	6018	6609	6698	8646	5091	11057	7171	7005	4822	6261	6792	6136	4657	6195	7564	4633	41
K	79	6497	5216	6278	10405	4078	7656	4312	6222	5724	6068	6038	5066	6245	5796	5565	5471	4036	6416	4441	5530	6370	5789	2653
L	2449	6176	6459	4297	5045	5638	4874	4075	5789	4821	5941	6893	12232	5749	4513	4848	5646	6170	6301	5717	5845	5797	5899	62
M	72	4787	6029	4931	11360	6154	6825	7421	6264	5636	7791	5948	5017	7604	5735	6228	6710	6232	5510	6080	5399	5450	5036	2571
N	2342	5442	3670	5138	4494	5981	3983	5182	5843	6138	5688	6720	12231	7320	5772	3467	7980	6014	11175	6630	6570	5657	4744	38
O	93	5487	5259	5004	12691	4580	7067	6763	5581	6480	5861	6322	4938	7259	5765	5707	6812	5588	8087	5296	6630	6133	7362	2683
P	2594	6243	4894	6263	9739	8223	6003	6962	6244	5322	5828	6259	9477	6869	6401	5899	6759	6283	5808	6495	6273	6906	8314	54
Plate information
Plate	Repeat	Barcode	Measured height	Chamber temperature at start	Chamber temperature at end	Humidity at start	Humidity at end	Ambient temperature at start	Ambient temperature at end	Group	Label	ScanX	ScanY	Measinfo	Kinetics	Measurement date
1	1	=""	14.9	24.38	24.31	42.6	42.8	23.21	23.23	1	Lilly FRET(1)	0	0	De=2nd Ex=Top Em=Top Wdw=1 (142)	0	21-03-24 15:19:39
Background information
Plate	Label	Result	Signal	Flashes/Time	Meastime	MeasInfo
1	Lilly FRET	0	65	20	00:00:00.000	De=1st Ex=Top Em=Top Wdw=1 (14)
1	Lilly FRET	0	67	5	00:00:00.000	De=2nd Ex=Top Em=Top Wdw=1 (142)
Results for Lilly FRET(1) - channel 2 window 1 (Counts)
	01	02	03	04	05	06	07	08	09	10	11	12	13	14	15	16	17	18	19	20	21	22	23	24
A	4570	140737	141333	140934	139439	140160	140311	141632	140469	141269	141038	139461	139315	139774	140686	139012	139618	138651	137141	137881	143953	138650	138376	140520
B	143284	140010	139552	139636	138536	138915	139216	139610	140302	138954	141237	139107	137388	138561	138274	139695	139202	138188	137067	137776	139941	139263	138773	3574
C	1227	136704	136781	136264	135966	135818	135527	135994	137572	137128	136724	135115	135073	134974	135446	137950	135860	136714	134757	135619	135691	135660	135885	133218
D	136532	134759	134620	132301	135175	131636	135541	134484	134276	134377	134095	133567	131743	134200	133320	134967	133715	133589	133258	134766	133775	132675	133255	42
E	1376	132820	134012	132624	133575	133240	134006	130552	128519	131968	131545	131638	128393	132295	132224	131115	131137	132248	132703	131339	130900	131340	129324	130850
F	137128	132272	132325	133419	130582	131681	132485	130810	129853	130589	130567	130786	128635	130678	130334	131703	129543	130287	131587	131010	128722	130038	130349	109
G	2882	137377	138264	136483	136037	135755	135140	135783	134791	134786	135555	134882	135187	134413	135481	134121	137164	135980	134393	134430	133289	134124	134903	135866
H	138861	137683	135550	135066	135818	135946	136204	135618	134622	135792	135012	135581	133355	135467	134000	135626	133868	137063	134473	134046	133060	133721	134059	652
I	1713	136148	134607	134075	132597	133136	132854	132870	134256	133306	132857	133467	134200	132413	133622	133503	135219	133614	131830	132873	130970	131398	131066	133139
J	136724	133263	134489	132985	132610	132743	132007	132194	131565	132743	130928	131513	130266	130924	131162	133079	132717	132492	131084	131419	129609	130511	131264	124
K	1808	133885	133808	133527	132694	132840	133075	133007	132121	132067	132145	131796	132049	131787	131876	133139	130635	131561	131632	131028	131458	129967	129702	131795
L	135693	134738	132164	132836	131796	133792	132730	132059	131570	132865	132567	133119	127810	131742	131777	132480	132168	131819	131579	132178	132304	131386	131215	1651
M	728	134029	133293	135121	132058	132503	132577	131559	131101	132286	132737	131185	128614	132430	132581	130424	130622	131710	132884	130438	131090	130872	130513	129845
N	133112	131201	132059	132758	131009	132121	132453	130841	130692	129288	129292	129002	127061	129689	128568	129489	130033	130223	132025	130254	129439	129769	129067	90
O	2576	135025	135824	136480	133773	138504	135875	134548	136447	136292	134539	134158	135191	133819	134259	134055	135954	135421	133747	134070	131826	133706	133299	133686
P	140917	136381	136905	137368	136296	136356	138522	134279	135876	134087	134087	133825	135604	134730	134979	134542	136875	134495	136446	133784	134385	128467	133810	1039
Basic assay information
Assay ID:				19281
Assay Started:				21-03-24 15:13:53
Assay Finished:				21-03-24 15:19:47
Assay Exported:				21-03-24 15:19:47
Protocol ID:				100202
Protocol Name:				Lilly FRET_384
Serial#:				="1040204"
Protocol information
Protocol:
Protocol name				Lilly FRET_384
Number of assay repeats				1
Start assay repeat each				N/A
Number of plate repeats				1
Start plate repeat each				N/A
Is label meas. height used				Yes
Height of measurement				Defined in label
Is gripper height used				No
Mode of measurement				By Columns bi-directional
Rotated plate				No
Soft move				No
Protocol notes
Plate type:
Name of the plate type				384 OptiPlate
Number of rows				16
Number of columns				24
Number of the wells in the plate				384
Height of the plate				14.35 mm
Coordinates of corners:
384 OptiPlate + Lilly FRET
12.1 mm x------------------------------------------------------- x 115.6 mm
9 mm 9 mm
12.1 mm x------------------------------------------------------- x 115.6 mm
76.5 mm 76.5 mm
Platemap:
Plate				1
Group				1
	01	02	03	04	05	06	07	08	09	10	11	12	13	14	15	16	17	18	19	20	21	22	23	24
A	-	-	-	-	-	-	-	-	-	-	-	-	-	-	-	-	-	-	-	-	-	-	-	-
B	-	-	-	-	-	-	-	-	-	-	-	-	-	-	-	-	-	-	-	-	-	-	-	-
C	-	-	-	-	-	-	-	-	-	-	-	-	-	-	-	-	-	-	-	-	-	-	-	-
D	-	-	-	-	-	-	-	-	-	-	-	-	-	-	-	-	-	-	-	-	-	-	-	-
E	-	-	-	-	-	-	-	-	-	-	-	-	-	-	-	-	-	-	-	-	-	-	-	-
F	-	-	-	-	-	-	-	-	-	-	-	-	-	-	-	-	-	-	-	-	-	-	-	-
G	-	-	-	-	-	-	-	-	-	-	-	-	-	-	-	-	-	-	-	-	-	-	-	-
H	-	-	-	-	-	-	-	-	-	-	-	-	-	-	-	-	-	-	-	-	-	-	-	-
I	-	-	-	-	-	-	-	-	-	-	-	-	-	-	-	-	-	-	-	-	-	-	-	-
J	-	-	-	-	-	-	-	-	-	-	-	-	-	-	-	-	-	-	-	-	-	-	-	-
K	-	-	-	-	-	-	-	-	-	-	-	-	-	-	-	-	-	-	-	-	-	-	-	-
L	-	-	-	-	-	-	-	-	-	-	-	-	-	-	-	-	-	-	-	-	-	-	-	-
M	-	-	-	-	-	-	-	-	-	-	-	-	-	-	-	-	-	-	-	-	-	-	-	-
N	-	-	-	-	-	-	-	-	-	-	-	-	-	-	-	-	-	-	-	-	-	-	-	-
O	-	-	-	-	-	-	-	-	-	-	-	-	-	-	-	-	-	-	-	-	-	-	-	-
P	-	-	-	-	-	-	-	-	-	-	-	-	-	-	-	-	-	-	-	-	-	-	-	-
- - Undefined
Calculations:
Plate				1
Formula index				Calc 1
Formula name				Label ratio
Formula				Label ratio where X = Lilly FRET(1) channel 1 window 1 Y = Lilly FRET(1) channel 2 window 1
Auto export parameters:
Export format				Plate2
Include basic assay information				Yes
Place assay information at				End of file
Include basic plate information				Yes
Place plate information at				Beginning of plate
Include protocol information				Yes
Protocol info level				Large
Include error and warning information				Yes
Include background information				Yes
Add plate number to the file name				Yes
Each plate to separate file				No
Field separator to use				System
File name format				<DefaultDataFolder>\<Date>\<ProtocolName>_<AssayID>.csv
Operations:
Plate 1
Group 1
Measurement
Label				Lilly FRET(1)
Labels:
Lilly FRET				6000025
Light source				Laser
Top mirror				LANCE/DELFIA Bias
Bottom mirror				N/A
Exc. filter				N/A
Using of excitation filter				Top
Ems. filter				APC 665
Using of emission filter				Top
2nd ems. filter				Europium 615
Using of 2nd emission filter				Top
Measurement height				7.3 mm
Cycle				16600
Delay				30
Number of flashes				20
Number of flashes for 2nd detector				5
Number of sequence windows				1
Total time of windows				500
Excitation light				100%
Reference excitation light				100%
Reference AD gain				4
Reference signal				323509
Last edited				13-06-14 09:17:06
Last edited by				EnVision
Factory preset				No
Filters:
APC 665				205
Filter type				Emission
Description				M665 CWL=665nm BW=7 5nm Tmin=75%
Used with				Luminescence DELFIA - Time-resolved Fluorescence Fluorescence Intensity LANCE - Time-resolved Fluorescence
Last edited				26-02-19 14:51:38
Last edited by				Installation
Factory preset				Yes
Europium 615				203
Filter type				Emission
Description				M615 CWL=615nm BW=8 5nm Tmin=80%
Used with				Luminescence DELFIA - Time-resolved Fluorescence Fluorescence Intensity LANCE - Time-resolved FluorescenceLuminescence Absorbance DELFIA - Time-resolved Fluorescence Fluorescence Intensity LANCE - Time-resolved Fluorescence
Last edited				26-02-19 14:51:38
Last edited by				Installation
Factory preset				Yes
Mirror modules:
LANCE/DELFIA Bias				445
Used by				Top
Dual				No
Bias				Yes
Description				D400
Used with				Luminescence DELFIA - Time-resolved Fluorescence Fluorescence Intensity LANCE - Time-resolved Fluorescence
Last edited				26-02-19 14:51:38
Last edited by				Installation
Factory preset				Yes
Instrument:
Serial number				1040204
Nickname				EnVision
Normalization:
Notifications for plate 1 repeat 1:
WARNING: Plate height defined in the plate editor does not match the actual plate height. Measured height is 14.90 mm. Plate editor height is 14.35 mm. The results may be affected.
Exported with EnVision Workstation version 1.14.3049.528
