## Supplementary material for "Genome-wide arrayed CRISPR activation screen for prion protein modulators": Plate_LXXXVII_B.csv

Plate information
Plate	Repeat	Barcode	Measured height	Chamber temperature at start	Chamber temperature at end	Humidity at start	Humidity at end	Ambient temperature at start	Ambient temperature at end	Formula	Measurement date
1	1	=""	N/A	N/A	N/A	N/A	N/A	N/A	N/A	Calc 1: Label ratio = X / Y where X = Lilly FRET(1) channel 1 window 1 Y = Lilly FRET(1) channel 2 window 1	21-03-24 15:25:37
Background information
Plate	Label	Result	Signal	Flashes/Time	Meastime	MeasInfo
1	Lilly FRET	0	97	20	00:00:00.000	De=1st Ex=Top Em=Top Wdw=1 (14)
1	Lilly FRET	0	66	5	00:00:00.000	De=2nd Ex=Top Em=Top Wdw=1 (142)
Calculated results: Calc 1: Label ratio = X / Y where X = Lilly FRET(1) channel 1 window 1 Y = Lilly FRET(1) channel 2 window 1
	01	02	03	04	05	06	07	08	09	10	11	12	13	14	15	16	17	18	19	20	21	22	23	24
A	0.05534204458	0.06542062796	0.06902030388	0.05434712681	0.07435916055	0.05704495793	0.04579243649	0.05506956117	0.05078296082	0.04184435158	0.0539580358	0.05630568435	0.07324573869	0.05085995086	0.03689493386	0.04994500083	0.03871713378	0.04698917702	0.06310811906	0.05501373181	0.05514360769	0.06647043508	0.05525059231	0.02082869476
B	0.01816911251	0.04164369437	0.05589086699	0.04872947894	0.0371652766	0.04254625065	0.05005589187	0.0446703146	0.05192235205	0.03371142559	0.05380504489	0.0520349216	0.0999469582	0.04196329032	0.03446185754	0.04457543091	0.04243145911	0.03902205941	0.05190820598	0.05578918064	0.04338507501	0.03914846234	0.03719243455	0.02923331495
C	0.15468409586	0.05956349964	0.04667540124	0.05488710255	0.0985015874	0.04941501777	0.05239687018	0.05415712629	0.04212181153	0.04244431504	0.03945743257	0.05509203093	0.03825863435	0.05265740713	0.04582640406	0.04434371012	0.05117208984	0.05129434678	0.03842044275	0.05166648212	0.04879789096	0.05339319478	0.04041531512	0.01993008817
D	0.01738992427	0.02670440005	0.04672645135	0.04460685484	0.03509432541	0.05872661483	0.0367942831	0.03971755737	0.04574652844	0.04877001642	0.0502862833	0.05577779284	0.10984266033	0.0438039911	0.04837703821	0.04696455065	0.04591863927	0.04613300232	0.03940976439	0.04326844186	0.03678199402	0.08214745752	0.04459387178	0.05773195876
E	0.09685230024	0.04447470107	0.03605224527	0.03768044288	0.0883285001	0.04282298823	0.04712259586	0.0508144962	0.05407849381	0.04111230604	0.04835925338	0.05294784668	0.03766920791	0.04341842127	0.04165707357	0.04305082666	0.02965756687	0.05199093012	0.04142698945	0.04613669169	0.04772201009	0.04248464248	0.05062011586	0.01984016999
F	0.01754560328	0.03885418021	0.0478414503	0.04770594961	0.03497299709	0.05603514133	0.05772857792	0.04942402551	0.04302453743	0.04779122658	0.04336774114	0.05616746837	0.09696950659	0.05454165344	0.04780656787	0.0471452497	0.04978189539	0.04360716203	0.02130386401	0.02291443994	0.04221240578	0.05676420072	0.05239139084	0.03979678239
G	0.14318706697	0.02623114545	0.0414922928	0.04979650292	0.09746110981	0.04321038241	0.03591939021	0.03617359725	0.05221006663	0.04038552197	0.05335131832	0.0420705192	0.03374672699	0.03428869981	0.04603620591	0.04881483568	0.03726712668	0.0335004507	0.04495473153	0.04554914847	0.04309078445	0.05404005914	0.04863833686	0.02129298976
H	0.01839034856	0.04223527572	0.05345336371	0.05098610406	0.03592464334	0.04007488665	0.04929042068	0.04069495142	0.05040333093	0.04474638758	0.05142102181	0.03879672407	0.0835416572	0.04548764945	0.04496295794	0.05134702787	0.04104802837	0.04086667863	0.04294418239	0.04103689625	0.0452210443	0.03693984962	0.040885886	0.12737127371
I	0.04879385965	0.04391026837	0.04471523179	0.04692738272	0.09568259606	0.04864267012	0.05205953565	0.0503111758	0.0486702168	0.02519830262	0.04291926497	0.0392471605	0.03471814389	0.08939537349	0.05393065621	0.04804877495	0.04692914575	0.04710767141	0.04592935478	0.035858435	0.0453181551	0.05504497605	0.06171540942	0.01966357614
J	0.01749671608	0.03999727601	0.04657780212	0.04648675333	0.03589476586	0.04425720211	0.04442002705	0.04556756093	0.05013357148	0.0493474122	0.06415477062	0.03920661718	0.08494848275	0.05409761477	0.05552980081	0.03589912163	0.0459921666	0.05215014577	0.05487165547	0.03589160275	0.04633873978	0.05782949226	0.03492829215	0.05263157895
K	0.07249466951	0.05255657183	0.04098656597	0.05037694214	0.08916762038	0.0312371901	0.05695278644	0.03409936662	0.04826265139	0.04524734604	0.04946516888	0.04823478914	0.03772437107	0.04423640006	0.04151558679	0.04101835479	0.0430928668	0.03174431871	0.04799599969	0.03380225756	0.04117498217	0.04872034175	0.04507683202	0.02022195008
L	0.0174680326	0.0462825745	0.04925820136	0.03380407067	0.03340351632	0.04352470567	0.03862740124	0.03039769682	0.04470823422	0.0355859995	0.04389448251	0.05012977099	0.09109050358	0.04322653263	0.03649187128	0.0374668738	0.04369946817	0.04700528366	0.0479244817	0.04410833251	0.04331107372	0.04803199068	0.04533877906	0.02879901961
M	0.04062352385	0.04231045049	0.04766836245	0.03839587866	0.08774971614	0.04586361267	0.05073561645	0.05537749698	0.04820885329	0.04502564415	0.05806005741	0.0484796284	0.03577171045	0.05430951866	0.03862138798	0.04785525796	0.05012907949	0.04676630622	0.04213806549	0.04752787906	0.04082289146	0.0435468845	0.03859277833	0.01987104069
N	0.01808274592	0.04149536725	0.03023645675	0.04122215842	0.03711476012	0.04486745264	0.03164382513	0.04163259067	0.04319485885	0.04776179521	0.04424417799	0.05084837853	0.09457681856	0.0578090166	0.04551767184	0.02715759237	0.06519039414	0.04751044058	0.08248595387	0.0507968282	0.0533347842	0.04680459699	0.04137968311	0.14363143631
O	0.04458000939	0.04738119131	0.04098445981	0.03863880892	0.09404252728	0.03526826753	0.05242405566	0.05033328085	0.0437952453	0.04927788129	0.04707506342	0.04746277682	0.03701397845	0.05085454138	0.04357771001	0.04413577039	0.0527013639	0.04348149914	0.05905608541	0.04155170222	0.04951223025	0.04943505993	0.05725879508	0.02012557171
P	0.01869131837	0.04545286329	0.03639135622	0.04768244248	0.07140470338	0.06185795581	0.04612585225	0.05544457034	0.04761692749	0.04021298098	0.04524583321	0.04867233437	0.06696833915	0.05609464806	0.05050295551	0.04849612496	0.05065473866	0.05217279057	0.04711855613	0.04951885878	0.04757527005	0.05374761053	0.0613601781	0.03034547152
Plate information
Plate	Repeat	Barcode	Measured height	Chamber temperature at start	Chamber temperature at end	Humidity at start	Humidity at end	Ambient temperature at start	Ambient temperature at end	Group	Label	ScanX	ScanY	Measinfo	Kinetics	Measurement date
1	1	=""	14.9	24.24	24.26	42.6	42.9	23.21	22.84	1	Lilly FRET(1)	0	0	De=1st Ex=Top Em=Top Wdw=1 (14)	0	21-03-24 15:25:37
Background information
Plate	Label	Result	Signal	Flashes/Time	Meastime	MeasInfo
1	Lilly FRET	0	97	20	00:00:00.000	De=1st Ex=Top Em=Top Wdw=1 (14)
1	Lilly FRET	0	66	5	00:00:00.000	De=2nd Ex=Top Em=Top Wdw=1 (142)
Results for Lilly FRET(1) - channel 1 window 1 (Counts)
	01	02	03	04	05	06	07	08	09	10	11	12	13	14	15	16	17	18	19	20	21	22	23	24
A	72	9097	9644	7603	10240	7858	6345	7699	7073	5858	7594	7748	10051	7038	5135	6947	5360	6469	8568	7632	7578	9191	7579	2900
B	2574	5816	7723	6827	5120	5869	6896	6188	7163	4681	7551	7188	13567	5759	4719	6186	5844	5390	7055	7615	6012	5344	5097	53
C	71	8111	6270	7504	13062	6648	7038	7285	5707	5831	5335	7402	5120	7082	6145	5977	6885	6953	5106	6999	6497	7088	5395	2674
D	2301	3548	6237	6018	4660	7628	4912	5293	6032	6475	6666	7404	14144	5806	6361	6236	6031	6095	5192	5801	4834	10714	5836	56
E	80	5847	4789	5030	11818	5660	6233	6663	6997	5352	6275	6864	4778	5710	5428	5614	3861	6787	5387	6041	6224	5512	6510	2577
F	2295	5081	6228	6300	4546	7335	7499	6573	5504	6199	5613	7333	12348	7044	6155	6193	6448	5604	2776	2980	5466	7337	6716	47
G	62	3572	5572	6815	12925	5800	4816	4821	6982	5397	7159	5621	4498	4594	6177	6586	5039	4497	6018	6106	5720	7201	6476	2874
H	2503	5673	7155	6931	4855	5330	6613	5474	6767	6020	6850	5173	11028	5996	5966	6869	5463	5466	5681	5441	5942	4913	5422	47
I	89	5882	5908	6229	12608	6465	6859	6637	6416	3361	5685	5159	4552	11806	7040	6352	6216	6172	5993	4682	5860	7331	8097	2615
J	2331	5286	6122	6215	4688	5741	5781	5938	6512	6454	8413	5086	10817	7015	7187	4696	5930	7155	7065	4670	5934	7450	4547	48
K	68	6970	5449	6689	11609	4115	7491	4490	6324	5916	6451	6293	4899	5741	5347	5312	5547	4118	6239	4426	5370	6421	5864	2675
L	2336	6090	6398	4481	4347	5745	5025	3970	5770	4686	5759	6567	11640	5607	4698	4920	5686	6094	6209	5780	5688	6270	5839	47
M	86	5841	6306	5083	11438	5983	6597	7205	6212	5917	7645	6304	4583	7027	5111	6184	6505	6111	5490	6231	5330	5656	5033	2601
N	2396	5410	3950	5456	4846	5895	4133	5447	5646	6166	5749	6551	12007	7468	5834	3536	8399	6166	10732	6547	6862	6056	5359	53
O	95	6327	5512	5315	12357	4719	7060	6713	5965	6691	6309	6436	4994	6814	5887	5945	7075	5838	7932	5557	6532	6611	7648	2715
P	2584	6141	4941	6447	9616	8370	6312	7438	6417	5332	6070	6498	9072	7515	6818	6464	6874	6871	6357	6592	6417	6973	8186	65
Plate information
Plate	Repeat	Barcode	Measured height	Chamber temperature at start	Chamber temperature at end	Humidity at start	Humidity at end	Ambient temperature at start	Ambient temperature at end	Group	Label	ScanX	ScanY	Measinfo	Kinetics	Measurement date
1	1	=""	14.9	24.24	24.26	42.6	42.9	23.21	22.84	1	Lilly FRET(1)	0	0	De=2nd Ex=Top Em=Top Wdw=1 (142)	0	21-03-24 15:25:37
Background information
Plate	Label	Result	Signal	Flashes/Time	Meastime	MeasInfo
1	Lilly FRET	0	97	20	00:00:00.000	De=1st Ex=Top Em=Top Wdw=1 (14)
1	Lilly FRET	0	66	5	00:00:00.000	De=2nd Ex=Top Em=Top Wdw=1 (142)
Results for Lilly FRET(1) - channel 2 window 1 (Counts)
	01	02	03	04	05	06	07	08	09	10	11	12	13	14	15	16	17	18	19	20	21	22	23	24
A	1301	139054	139727	139897	137710	137751	138560	139805	139279	139995	140739	137606	137223	138380	139179	139093	138440	137670	135767	138729	137423	138272	137175	139231
B	141669	139661	138180	140100	137763	137944	137766	138526	137956	138855	140340	138138	135742	137239	136934	138776	137728	138127	135913	136496	138573	136506	137044	1813
C	459	136174	134332	136717	132607	134534	134321	134516	135488	137380	135209	134357	133826	134492	134093	134788	134546	135551	132898	135465	133141	132751	133489	134169
D	132318	132862	133479	134912	132785	129890	133499	133266	131857	132766	132561	132741	128766	132545	131488	132781	131341	132118	131744	134070	131423	130424	130870	970
E	826	131468	132835	133491	133796	132172	132272	131124	129386	130180	129758	129637	126841	131511	130302	130404	130186	130542	130036	130937	130422	129741	128605	129888
F	130802	130771	130180	132059	129986	130900	129901	132992	127927	129710	129428	130556	127339	129149	128748	131360	129525	128511	130305	130049	129488	129254	128189	1181
G	433	136174	134290	136857	132617	134227	134078	133274	133729	133637	134186	133609	133287	133980	134177	134918	135213	134237	133868	134053	132743	133253	133146	134974
H	136104	134319	133855	135939	135144	133001	134164	134513	134257	134536	133214	133336	132006	131816	132687	133776	133088	133752	132288	132588	131399	133000	132613	369
I	1824	133955	132125	132737	131769	132908	131753	131919	131826	133382	132458	131449	131113	132065	130538	132199	132455	131019	130483	130569	129308	133182	131199	132987
J	133225	132159	131436	133694	130604	129719	130144	130312	129893	130787	131136	129723	127336	129673	129426	130811	128935	137200	128755	130114	128057	128827	130181	912
K	938	132619	132946	132779	130193	131734	131530	131674	131033	130748	130415	130466	129863	129780	128795	129503	128722	129724	129990	130938	130419	131793	130089	132282
L	133730	131583	129887	132558	130136	131994	130089	130602	129059	131681	131201	131000	127785	129712	128741	131316	130116	129645	129558	131041	131329	130538	128786	1632
M	2117	138051	132289	132384	130348	130452	130027	130107	128856	131414	131674	130034	128118	129388	132336	129223	129765	130671	130286	131102	130564	129883	130413	130894
N	132502	130376	130637	132356	130568	131387	130610	130835	130710	129099	129938	128834	126955	129184	128170	130203	128838	129782	130107	128886	128659	129389	129508	369
O	2131	133534	134490	137556	131398	133803	134671	133371	136202	135781	134020	135601	134922	133990	135092	134698	134247	134264	134313	133737	131927	133731	133569	134903
P	138246	135107	135774	135207	134669	135310	136843	134152	134763	132594	134156	133505	135467	133970	135002	133289	135703	131697	134915	133121	134881	129736	133409	2142
Basic assay information
Assay ID:				19282
Assay Started:				21-03-24 15:20:42
Assay Finished:				21-03-24 15:25:44
Assay Exported:				21-03-24 15:25:45
Protocol ID:				100202
Protocol Name:				Lilly FRET_384
Serial#:				="1040204"
Protocol information
Protocol:
Protocol name				Lilly FRET_384
Number of assay repeats				1
Start assay repeat each				N/A
Number of plate repeats				1
Start plate repeat each				N/A
Is label meas. height used				Yes
Height of measurement				Defined in label
Is gripper height used				No
Mode of measurement				By Columns bi-directional
Rotated plate				No
Soft move				No
Protocol notes
Plate type:
Name of the plate type				384 OptiPlate
Number of rows				16
Number of columns				24
Number of the wells in the plate				384
Height of the plate				14.35 mm
Coordinates of corners:
384 OptiPlate + Lilly FRET
12.1 mm x------------------------------------------------------- x 115.6 mm
9 mm 9 mm
12.1 mm x------------------------------------------------------- x 115.6 mm
76.5 mm 76.5 mm
Platemap:
Plate				1
Group				1
	01	02	03	04	05	06	07	08	09	10	11	12	13	14	15	16	17	18	19	20	21	22	23	24
A	-	-	-	-	-	-	-	-	-	-	-	-	-	-	-	-	-	-	-	-	-	-	-	-
B	-	-	-	-	-	-	-	-	-	-	-	-	-	-	-	-	-	-	-	-	-	-	-	-
C	-	-	-	-	-	-	-	-	-	-	-	-	-	-	-	-	-	-	-	-	-	-	-	-
D	-	-	-	-	-	-	-	-	-	-	-	-	-	-	-	-	-	-	-	-	-	-	-	-
E	-	-	-	-	-	-	-	-	-	-	-	-	-	-	-	-	-	-	-	-	-	-	-	-
F	-	-	-	-	-	-	-	-	-	-	-	-	-	-	-	-	-	-	-	-	-	-	-	-
G	-	-	-	-	-	-	-	-	-	-	-	-	-	-	-	-	-	-	-	-	-	-	-	-
H	-	-	-	-	-	-	-	-	-	-	-	-	-	-	-	-	-	-	-	-	-	-	-	-
I	-	-	-	-	-	-	-	-	-	-	-	-	-	-	-	-	-	-	-	-	-	-	-	-
J	-	-	-	-	-	-	-	-	-	-	-	-	-	-	-	-	-	-	-	-	-	-	-	-
K	-	-	-	-	-	-	-	-	-	-	-	-	-	-	-	-	-	-	-	-	-	-	-	-
L	-	-	-	-	-	-	-	-	-	-	-	-	-	-	-	-	-	-	-	-	-	-	-	-
M	-	-	-	-	-	-	-	-	-	-	-	-	-	-	-	-	-	-	-	-	-	-	-	-
N	-	-	-	-	-	-	-	-	-	-	-	-	-	-	-	-	-	-	-	-	-	-	-	-
O	-	-	-	-	-	-	-	-	-	-	-	-	-	-	-	-	-	-	-	-	-	-	-	-
P	-	-	-	-	-	-	-	-	-	-	-	-	-	-	-	-	-	-	-	-	-	-	-	-
- - Undefined
Calculations:
Plate				1
Formula index				Calc 1
Formula name				Label ratio
Formula				Label ratio where X = Lilly FRET(1) channel 1 window 1 Y = Lilly FRET(1) channel 2 window 1
Auto export parameters:
Export format				Plate2
Include basic assay information				Yes
Place assay information at				End of file
Include basic plate information				Yes
Place plate information at				Beginning of plate
Include protocol information				Yes
Protocol info level				Large
Include error and warning information				Yes
Include background information				Yes
Add plate number to the file name				Yes
Each plate to separate file				No
Field separator to use				System
File name format				<DefaultDataFolder>\<Date>\<ProtocolName>_<AssayID>.csv
Operations:
Plate 1
Group 1
Measurement
Label				Lilly FRET(1)
Labels:
Lilly FRET				6000025
Light source				Laser
Top mirror				LANCE/DELFIA Bias
Bottom mirror				N/A
Exc. filter				N/A
Using of excitation filter				Top
Ems. filter				APC 665
Using of emission filter				Top
2nd ems. filter				Europium 615
Using of 2nd emission filter				Top
Measurement height				7.3 mm
Cycle				16600
Delay				30
Number of flashes				20
Number of flashes for 2nd detector				5
Number of sequence windows				1
Total time of windows				500
Excitation light				100%
Reference excitation light				100%
Reference AD gain				4
Reference signal				323509
Last edited				13-06-14 09:17:06
Last edited by				EnVision
Factory preset				No
Filters:
APC 665				205
Filter type				Emission
Description				M665 CWL=665nm BW=7 5nm Tmin=75%
Used with				Luminescence DELFIA - Time-resolved Fluorescence Fluorescence Intensity LANCE - Time-resolved Fluorescence
Last edited				26-02-19 14:51:38
Last edited by				Installation
Factory preset				Yes
Europium 615				203
Filter type				Emission
Description				M615 CWL=615nm BW=8 5nm Tmin=80%
Used with				Luminescence DELFIA - Time-resolved Fluorescence Fluorescence Intensity LANCE - Time-resolved FluorescenceLuminescence Absorbance DELFIA - Time-resolved Fluorescence Fluorescence Intensity LANCE - Time-resolved Fluorescence
Last edited				26-02-19 14:51:38
Last edited by				Installation
Factory preset				Yes
Mirror modules:
LANCE/DELFIA Bias				445
Used by				Top
Dual				No
Bias				Yes
Description				D400
Used with				Luminescence DELFIA - Time-resolved Fluorescence Fluorescence Intensity LANCE - Time-resolved Fluorescence
Last edited				26-02-19 14:51:38
Last edited by				Installation
Factory preset				Yes
Instrument:
Serial number				1040204
Nickname				EnVision
Normalization:
Notifications for plate 1 repeat 1:
WARNING: Plate height defined in the plate editor does not match the actual plate height. Measured height is 14.90 mm. Plate editor height is 14.35 mm. The results may be affected.
Exported with EnVision Workstation version 1.14.3049.528
