## Supplementary material for "Genome-wide arrayed CRISPR activation screen for prion protein modulators": Plate_LXXXVIII_A.csv

Plate information
Plate	Repeat	Barcode	Measured height	Chamber temperature at start	Chamber temperature at end	Humidity at start	Humidity at end	Ambient temperature at start	Ambient temperature at end	Formula	Measurement date
1	1	=""	N/A	N/A	N/A	N/A	N/A	N/A	N/A	Calc 1: Label ratio = X / Y where X = Lilly FRET(1) channel 1 window 1 Y = Lilly FRET(1) channel 2 window 1	21-03-24 15:31:31
Background information
Plate	Label	Result	Signal	Flashes/Time	Meastime	MeasInfo
1	Lilly FRET	0	119	20	00:00:00.000	De=1st Ex=Top Em=Top Wdw=1 (14)
1	Lilly FRET	0	60	5	00:00:00.000	De=2nd Ex=Top Em=Top Wdw=1 (142)
Calculated results: Calc 1: Label ratio = X / Y where X = Lilly FRET(1) channel 1 window 1 Y = Lilly FRET(1) channel 2 window 1
	01	02	03	04	05	06	07	08	09	10	11	12	13	14	15	16	17	18	19	20	21	22	23	24
A	0.03037974684	0.03413911285	0.06380403499	0.04986628469	0.0731002311	0.04997060136	0.0519596452	0.04032365594	0.06353895848	0.06088490847	0.05731651618	0.04218004453	0.07412103254	0.0544250817	0.05364019935	0.05366335087	0.06035862383	0.06419215831	0.0323214475	0.05272151046	0.05218365221	0.05050733285	0.04586448834	0.02053520783
B	0.01827716403	0.04815957604	0.0512090737	0.03296353197	0.03704364075	0.04701675056	0.04461038127	0.03544928753	0.03700975111	0.04371619744	0.05530699533	0.04428647973	0.10767859582	0.05337566138	0.04286799526	0.03991162325	0.05140066637	0.05724294898	0.04939514679	0.04781360266	0.05287938634	0.03644254714	0.04081661768	0.03036760788
C	0.06896551724	0.04543811452	0.04791522691	0.03698707885	0.10724455457	0.04345225067	0.04042852048	0.06605951954	0.0600002913	0.0416729983	0.03593612327	0.03737195077	0.0377733163	0.04433994691	0.04578787989	0.06545518059	0.05575341672	0.03731116293	0.02308175825	0.02971372379	0.04030443174	0.04500168738	0.04796545497	0.02004056795
D	0.01842543595	0.04073615472	0.03847316983	0.05106919365	0.03781438186	0.04075461479	0.06289894202	0.05792004965	0.03371434486	0.05843440721	0.05352774607	0.0386394052	0.09463677426	0.04306583746	0.04855315759	0.04622088175	0.04355976409	0.04923239809	0.05062974884	0.05223102292	0.04581390333	0.04830307579	0.04326833242	0.08153846154
E	0.03831041257	0.04312516872	0.04756808621	0.04542642708	0.1035991995	0.04841337069	0.03457108181	0.048384193	0.05600664189	0.04924270741	0.02924784741	0.04150208037	0.03610787633	0.04650921668	0.04615177515	0.04085343678	0.04660572343	0.04143617262	0.04006156387	0.05234084528	0.04709009132	0.04572088801	0.04548729344	0.019694436
F	0.01766519889	0.05175124661	0.04549415682	0.04472745721	0.03687896366	0.04374003762	0.04125714038	0.03825714136	0.03865053506	0.04628830874	0.06335729272	0.03343449063	0.10019332863	0.05227967204	0.03955626805	0.04700131318	0.05650029085	0.04505747455	0.05694909164	0.0480343113	0.03832643524	0.04675650361	0.05772811918	0.0480081716
G	0.02527449762	0.03338101355	0.04866284484	0.03337301964	0.09397640088	0.05202232431	0.04217711014	0.03676227552	0.04180845536	0.05823225352	0.04783627444	0.04343698424	0.03573069602	0.03445605028	0.03677593273	0.04444038307	0.04562304584	0.03916466167	0.04104499401	0.04016746962	0.03387006811	0.0447470961	0.04175477239	0.02018809143
H	0.01812151993	0.048662526	0.03964563051	0.03975352523	0.03175616836	0.02929088835	0.05062243702	0.0450641579	0.04499868999	0.0370753142	0.06066072257	0.0372322636	0.09141419665	0.03919727043	0.03892432642	0.04706462324	0.06209269971	0.05704461358	0.04107787406	0.04802627277	0.04584073416	0.04050518192	0.03574782075	0.08307210031
I	0.05354659249	0.03223306989	0.03832809081	0.04901343331	0.09813970022	0.03953425399	0.04559441609	0.05630336702	0.06013812485	0.04508524241	0.05009929456	0.0356455076	0.0349201898	0.0424559015	0.04347631847	0.02988214553	0.04941161673	0.0393127895	0.03187814876	0.03697581029	0.05091580098	0.04003410978	0.04439769872	0.02073691705
J	0.01815670167	0.05175370575	0.03756029043	0.04873130441	0.03595007183	0.04561656115	0.03528509909	0.03055289038	0.03431977444	0.05223680286	0.03940465248	0.03544239108	0.09242659595	0.05012847676	0.0489778471	0.03336756723	0.03988237187	0.05171822331	0.0447045831	0.04771210144	0.03815966909	0.04172277617	0.05467704431	0.072000
K	0.03436592449	0.04586547294	0.04711368625	0.04242902443	0.0876120865	0.04373911361	0.04374765865	0.05552142183	0.0554075131	0.04253511681	0.03924610657	0.04237120913	0.03579554872	0.03812299096	0.05077611898	0.03606902892	0.05258156718	0.04198864802	0.04621741799	0.04097880018	0.04472939845	0.0385361985	0.04906438001	0.02040846662
L	0.01808302352	0.05192541489	0.05014022898	0.04438273955	0.03469542215	0.03679511489	0.04141888677	0.042333053	0.05108068298	0.0410071249	0.0432792683	0.0445386036	0.09203508718	0.03301089548	0.03083430485	0.05403399336	0.04632580586	0.04803302612	0.06074887516	0.04845808338	0.04093792188	0.04532443467	0.03825079189	0.04541768045
M	0.16497461929	0.05041878058	0.05896108359	0.0396989017	0.09802125321	0.04505105636	0.04411589276	0.06071579775	0.05853669652	0.04034824377	0.05089206498	0.0379423762	0.03704064724	0.03853357905	0.04162010553	0.03598010133	0.04113301843	0.04139401343	0.04841314612	0.04411621295	0.04445737518	0.05273633353	0.04403060379	0.01992854666
N	0.01759690617	0.04846264259	0.04308295076	0.03581167704	0.03748858653	0.04480138401	0.04471684824	0.05249711929	0.0479302503	0.04462615739	0.0447907859	0.04836786916	0.10079259048	0.04580309306	0.04778561778	0.02992841723	0.04059081308	0.04909944764	0.05643717292	0.04914123555	0.05087088125	0.0400990398	0.05935312775	0.01962962963
O	0.02452789234	0.04861767486	0.05050755679	0.03963442035	0.10170381652	0.045072379	0.03732987781	0.04468559778	0.0562909364	0.05076327248	0.05716797293	0.05319054849	0.03600029121	0.03831096401	0.04745575141	0.04650002568	0.04606683882	0.04191886054	0.0457912608	0.04519584134	0.0463341052	0.04088234433	0.04511750109	0.02065480914
P	0.01900838966	0.05438055609	0.05699898716	0.05465750076	0.0687233889	0.04243449103	0.05316020159	0.0287750388	0.03907989296	0.04294208969	0.05300451851	0.06037925257	0.07023068367	0.04894456384	0.04022139948	0.05868047501	0.02770986145	0.05255975241	0.05570754647	0.05817664504	0.03527811562	0.05388902641	0.05397308999	0.02290862291
Plate information
Plate	Repeat	Barcode	Measured height	Chamber temperature at start	Chamber temperature at end	Humidity at start	Humidity at end	Ambient temperature at start	Ambient temperature at end	Group	Label	ScanX	ScanY	Measinfo	Kinetics	Measurement date
1	1	=""	14.85	24.24	24.16	43.3	42.2	22.72	23.04	1	Lilly FRET(1)	0	0	De=1st Ex=Top Em=Top Wdw=1 (14)	0	21-03-24 15:31:31
Background information
Plate	Label	Result	Signal	Flashes/Time	Meastime	MeasInfo
1	Lilly FRET	0	119	20	00:00:00.000	De=1st Ex=Top Em=Top Wdw=1 (14)
1	Lilly FRET	0	60	5	00:00:00.000	De=2nd Ex=Top Em=Top Wdw=1 (142)
Results for Lilly FRET(1) - channel 1 window 1 (Counts)
	01	02	03	04	05	06	07	08	09	10	11	12	13	14	15	16	17	18	19	20	21	22	23	24
A	132	4861	9067	7067	10217	7054	7334	5746	9678	8661	8157	5967	10406	7711	7577	7558	8486	9057	4573	7436	7315	7153	6367	2860
B	2614	6852	7251	4656	5194	6613	6255	4983	5325	6135	7862	6199	14981	7566	6038	5618	7189	8023	6868	6694	7390	5122	5722	57
C	68	6285	6448	5018	14500	5956	5555	9212	8239	5759	4935	5071	5174	6063	6275	8994	7702	5152	3158	4049	5534	6134	6587	2717
D	2500	5527	5216	6847	5124	5418	8573	7840	4560	7959	7221	5197	12613	5893	6522	6651	5879	6696	6890	7412	6160	6500	5789	53
E	78	5751	6445	6095	13563	6687	4643	6450	7353	6587	3852	5516	4682	6280	6514	5392	6174	5498	5336	6898	6219	6094	5998	2591
F	2383	6912	6108	5995	4908	5790	5713	5104	5089	6117	8365	4451	13060	6912	5231	6192	7479	6303	7608	6395	5019	6190	7595	47
G	122	4574	6689	4569	12751	7168	5753	5005	5713	7931	6533	5948	4899	4671	5034	6079	6289	5388	5623	5411	4615	6052	5687	2767
H	2519	6691	5473	5458	4376	4262	6913	6160	6183	5130	8239	5121	12537	5342	5315	6492	8480	7847	5622	6610	6194	5542	4835	53
I	77	4368	5203	6615	13252	5548	6075	7550	8046	6093	6761	4831	4732	5738	5839	4034	7071	5279	4347	5055	6705	5352	5973	2796
J	2471	6941	5054	6549	4830	6463	4695	4076	4589	7006	5573	4716	12198	6672	6531	4776	5452	6935	6072	6397	5037	5515	7313	54
K	71	6291	6375	5700	11627	5876	5839	7410	7922	5708	5287	5583	4751	5076	7190	4826	6917	5526	6174	5451	5930	5102	6500	2746
L	2466	7090	6740	5946	4630	4929	5572	5990	6797	5531	5825	5981	12045	4375	4126	7207	6105	6155	7966	6430	5428	6017	5096	56
M	65	6718	7892	5411	12840	6009	5917	8031	7707	5376	6826	4995	4940	5102	5624	4694	5251	5320	6265	5881	5883	6942	5847	2644
N	2357	6415	5762	5056	5009	6008	5968	6925	6344	5774	5880	6370	13429	6027	6366	3951	5150	6409	7344	6615	6773	5312	7878	53
O	113	6584	6921	5733	13556	6165	5099	6049	7795	6960	7739	7217	4945	5255	6518	6338	6101	5686	6163	6186	6343	5586	6182	2837
P	2635	7567	7935	7601	9523	5872	7447	3949	5389	5864	7226	8180	9724	6650	5421	7842	3740	7048	7534	7729	4902	7184	7405	89
Plate information
Plate	Repeat	Barcode	Measured height	Chamber temperature at start	Chamber temperature at end	Humidity at start	Humidity at end	Ambient temperature at start	Ambient temperature at end	Group	Label	ScanX	ScanY	Measinfo	Kinetics	Measurement date
1	1	=""	14.85	24.24	24.16	43.3	42.2	22.72	23.04	1	Lilly FRET(1)	0	0	De=2nd Ex=Top Em=Top Wdw=1 (142)	0	21-03-24 15:31:31
Background information
Plate	Label	Result	Signal	Flashes/Time	Meastime	MeasInfo
1	Lilly FRET	0	119	20	00:00:00.000	De=1st Ex=Top Em=Top Wdw=1 (14)
1	Lilly FRET	0	60	5	00:00:00.000	De=2nd Ex=Top Em=Top Wdw=1 (142)
Results for Lilly FRET(1) - channel 2 window 1 (Counts)
	01	02	03	04	05	06	07	08	09	10	11	12	13	14	15	16	17	18	19	20	21	22	23	24
A	4345	142388	142107	141719	139767	141163	141148	142497	152316	142252	142315	141465	140392	141681	141256	140841	140593	141092	141485	141043	140178	141623	138822	139273
B	143020	142277	141596	141247	140213	140652	140214	140567	143881	140337	142152	139975	139127	141750	140851	140761	139862	140157	139042	140002	139752	140550	140188	1877
C	986	138320	134571	135669	135205	137070	137403	139450	137316	138195	137327	135690	136975	136739	137045	137407	138144	138082	136818	136267	137305	136306	137328	135575
D	135682	135678	135575	134073	135504	132942	136298	135359	135254	136204	134902	134500	133278	136837	134327	143896	134964	136008	136086	141908	134457	134567	133793	650
E	2036	133356	135490	134173	130918	138123	134303	133308	131288	133766	131702	132909	129667	135027	141143	131984	132473	132686	133195	131790	132066	133287	131861	131560
F	134898	133562	134259	134034	133084	132373	138473	133413	131667	132150	132029	133126	130348	132212	132242	131741	132371	139888	133593	133134	130954	132388	131565	979
G	4827	137024	137456	136907	135683	137787	136401	136145	136647	136196	136570	136934	137109	135564	136883	136790	137847	137573	136996	134711	136256	135249	136200	137061
H	139006	137498	138048	137296	137800	145506	136560	136694	137404	138367	135821	137542	137145	136285	136547	137938	136570	137559	136862	137633	135120	136822	135253	638
I	1438	135513	135749	134963	135032	140334	133240	134095	133792	135144	134952	135529	135509	135152	134303	134997	143104	134282	136363	136711	131688	133686	134534	134832
J	136093	134116	134557	134390	134353	141681	133059	133408	133713	134120	141430	133061	131975	133098	133346	143133	136702	134092	135825	134075	131998	132182	133749	750
K	2066	137162	135311	134342	132710	134342	133470	133462	142977	134195	134714	131764	132726	133148	141602	133799	131548	131607	133586	133020	132575	132395	132479	134552
L	136371	136542	134423	133971	133447	133958	134528	141497	133064	134879	134591	134288	130874	132532	133812	133379	131784	128141	131130	132692	132591	132754	133226	1233
M	394	133244	133851	136301	130992	133382	134124	132272	131661	133240	134127	131647	133367	132404	135127	130461	127659	128521	129407	133307	132329	131636	132794	132674
N	133944	132370	133742	141183	133614	134103	133462	131912	132359	129386	131277	131699	133234	131585	133220	132015	126876	130531	130127	134612	133141	132472	132731	2700
O	4607	135424	137029	144647	133289	136780	136593	135368	138477	137107	135373	135682	137360	137167	137349	136301	132438	135643	134589	136871	136897	136636	137020	137353
P	138623	139149	139213	139066	138570	138378	140086	137237	137897	136556	136328	135477	138458	135868	134779	133639	134970	134095	135242	132854	138953	133311	137198	3885
Basic assay information
Assay ID:				19283
Assay Started:				21-03-24 15:26:38
Assay Finished:				21-03-24 15:31:39
Assay Exported:				21-03-24 15:31:39
Protocol ID:				100202
Protocol Name:				Lilly FRET_384
Serial#:				="1040204"
Protocol information
Protocol:
Protocol name				Lilly FRET_384
Number of assay repeats				1
Start assay repeat each				N/A
Number of plate repeats				1
Start plate repeat each				N/A
Is label meas. height used				Yes
Height of measurement				Defined in label
Is gripper height used				No
Mode of measurement				By Columns bi-directional
Rotated plate				No
Soft move				No
Protocol notes
Plate type:
Name of the plate type				384 OptiPlate
Number of rows				16
Number of columns				24
Number of the wells in the plate				384
Height of the plate				14.35 mm
Coordinates of corners:
384 OptiPlate + Lilly FRET
12.1 mm x------------------------------------------------------- x 115.6 mm
9 mm 9 mm
12.1 mm x------------------------------------------------------- x 115.6 mm
76.5 mm 76.5 mm
Platemap:
Plate				1
Group				1
	01	02	03	04	05	06	07	08	09	10	11	12	13	14	15	16	17	18	19	20	21	22	23	24
A	-	-	-	-	-	-	-	-	-	-	-	-	-	-	-	-	-	-	-	-	-	-	-	-
B	-	-	-	-	-	-	-	-	-	-	-	-	-	-	-	-	-	-	-	-	-	-	-	-
C	-	-	-	-	-	-	-	-	-	-	-	-	-	-	-	-	-	-	-	-	-	-	-	-
D	-	-	-	-	-	-	-	-	-	-	-	-	-	-	-	-	-	-	-	-	-	-	-	-
E	-	-	-	-	-	-	-	-	-	-	-	-	-	-	-	-	-	-	-	-	-	-	-	-
F	-	-	-	-	-	-	-	-	-	-	-	-	-	-	-	-	-	-	-	-	-	-	-	-
G	-	-	-	-	-	-	-	-	-	-	-	-	-	-	-	-	-	-	-	-	-	-	-	-
H	-	-	-	-	-	-	-	-	-	-	-	-	-	-	-	-	-	-	-	-	-	-	-	-
I	-	-	-	-	-	-	-	-	-	-	-	-	-	-	-	-	-	-	-	-	-	-	-	-
J	-	-	-	-	-	-	-	-	-	-	-	-	-	-	-	-	-	-	-	-	-	-	-	-
K	-	-	-	-	-	-	-	-	-	-	-	-	-	-	-	-	-	-	-	-	-	-	-	-
L	-	-	-	-	-	-	-	-	-	-	-	-	-	-	-	-	-	-	-	-	-	-	-	-
M	-	-	-	-	-	-	-	-	-	-	-	-	-	-	-	-	-	-	-	-	-	-	-	-
N	-	-	-	-	-	-	-	-	-	-	-	-	-	-	-	-	-	-	-	-	-	-	-	-
O	-	-	-	-	-	-	-	-	-	-	-	-	-	-	-	-	-	-	-	-	-	-	-	-
P	-	-	-	-	-	-	-	-	-	-	-	-	-	-	-	-	-	-	-	-	-	-	-	-
- - Undefined
Calculations:
Plate				1
Formula index				Calc 1
Formula name				Label ratio
Formula				Label ratio where X = Lilly FRET(1) channel 1 window 1 Y = Lilly FRET(1) channel 2 window 1
Auto export parameters:
Export format				Plate2
Include basic assay information				Yes
Place assay information at				End of file
Include basic plate information				Yes
Place plate information at				Beginning of plate
Include protocol information				Yes
Protocol info level				Large
Include error and warning information				Yes
Include background information				Yes
Add plate number to the file name				Yes
Each plate to separate file				No
Field separator to use				System
File name format				<DefaultDataFolder>\<Date>\<ProtocolName>_<AssayID>.csv
Operations:
Plate 1
Group 1
Measurement
Label				Lilly FRET(1)
Labels:
Lilly FRET				6000025
Light source				Laser
Top mirror				LANCE/DELFIA Bias
Bottom mirror				N/A
Exc. filter				N/A
Using of excitation filter				Top
Ems. filter				APC 665
Using of emission filter				Top
2nd ems. filter				Europium 615
Using of 2nd emission filter				Top
Measurement height				7.3 mm
Cycle				16600
Delay				30
Number of flashes				20
Number of flashes for 2nd detector				5
Number of sequence windows				1
Total time of windows				500
Excitation light				100%
Reference excitation light				100%
Reference AD gain				4
Reference signal				323509
Last edited				13-06-14 09:17:06
Last edited by				EnVision
Factory preset				No
Filters:
APC 665				205
Filter type				Emission
Description				M665 CWL=665nm BW=7 5nm Tmin=75%
Used with				Luminescence DELFIA - Time-resolved Fluorescence Fluorescence Intensity LANCE - Time-resolved Fluorescence
Last edited				26-02-19 14:51:38
Last edited by				Installation
Factory preset				Yes
Europium 615				203
Filter type				Emission
Description				M615 CWL=615nm BW=8 5nm Tmin=80%
Used with				Luminescence DELFIA - Time-resolved Fluorescence Fluorescence Intensity LANCE - Time-resolved FluorescenceLuminescence Absorbance DELFIA - Time-resolved Fluorescence Fluorescence Intensity LANCE - Time-resolved Fluorescence
Last edited				26-02-19 14:51:38
Last edited by				Installation
Factory preset				Yes
Mirror modules:
LANCE/DELFIA Bias				445
Used by				Top
Dual				No
Bias				Yes
Description				D400
Used with				Luminescence DELFIA - Time-resolved Fluorescence Fluorescence Intensity LANCE - Time-resolved Fluorescence
Last edited				26-02-19 14:51:38
Last edited by				Installation
Factory preset				Yes
Instrument:
Serial number				1040204
Nickname				EnVision
Normalization:
Notifications for plate 1 repeat 1:
WARNING: Plate height defined in the plate editor does not match the actual plate height. Measured height is 14.85 mm. Plate editor height is 14.35 mm. The results may be affected.
Exported with EnVision Workstation version 1.14.3049.528
