## Supplementary material for "Genome-wide arrayed CRISPR activation screen for prion protein modulators": Plate_LXXXVIII_B.csv

Plate information
Plate	Repeat	Barcode	Measured height	Chamber temperature at start	Chamber temperature at end	Humidity at start	Humidity at end	Ambient temperature at start	Ambient temperature at end	Formula	Measurement date
1	1	=""	N/A	N/A	N/A	N/A	N/A	N/A	N/A	Calc 1: Label ratio = X / Y where X = Lilly FRET(1) channel 1 window 1 Y = Lilly FRET(1) channel 2 window 1	21-03-24 15:37:37
Background information
Plate	Label	Result	Signal	Flashes/Time	Meastime	MeasInfo
1	Lilly FRET	0	86	20	00:00:00.000	De=1st Ex=Top Em=Top Wdw=1 (14)
1	Lilly FRET	0	73	5	00:00:00.000	De=2nd Ex=Top Em=Top Wdw=1 (142)
Calculated results: Calc 1: Label ratio = X / Y where X = Lilly FRET(1) channel 1 window 1 Y = Lilly FRET(1) channel 2 window 1
	01	02	03	04	05	06	07	08	09	10	11	12	13	14	15	16	17	18	19	20	21	22	23	24
A	0.02862985685	0.03644606772	0.0630884393	0.04779949804	0.06894706424	0.04923674478	0.05667203116	0.03865353338	0.06290609434	0.06110878527	0.06017808893	0.04467707797	0.07100739914	0.05238897452	0.05296021376	0.05457008321	0.0598167671	0.06345593198	0.03157105307	0.0515837039	0.05217189618	0.0514627726	0.05213164338	0.0206908794
B	0.01812357107	0.04756456358	0.0508031671	0.03513024576	0.03934241753	0.04903422835	0.04778105876	0.03971250544	0.0380722857	0.04272802564	0.05689049224	0.0436394936	0.09487821106	0.05437403445	0.04410264572	0.03975489142	0.05153207352	0.05635853776	0.05002953639	0.04850614098	0.05342905562	0.03484109323	0.04195128981	0.02777777778
C	0.113964687	0.04867504603	0.0476707673	0.0396910708	0.10944843123	0.04532229433	0.04299292986	0.03834058312	0.0597610729	0.0428561966	0.03825196562	0.03809901339	0.03776430621	0.04386995691	0.04582968935	0.06190542655	0.05482353286	0.03749154437	0.02244823775	0.02892803504	0.04035405935	0.04522850355	0.04802767147	0.02018385144
D	0.01707281589	0.0414598865	0.03783835726	0.05202854018	0.0354378272	0.04151555494	0.03318439607	0.04840417262	0.03489584109	0.03218721712	0.05357063172	0.03949202185	0.10534850965	0.04294034737	0.04973435877	0.04421897366	0.04774583421	0.05404252293	0.05022420859	0.0503875969	0.04624828342	0.04835630489	0.04280030272	0.08294930876
E	0.02805049088	0.04585421974	0.04956047062	0.04508098739	0.0943387633	0.04812385049	0.03663280986	0.04707279079	0.05763522554	0.04987009793	0.03038159156	0.04220498923	0.03902485394	0.04586627889	0.0445229682	0.04179878113	0.0481664594	0.04236072976	0.04239460474	0.0525556051	0.05066469268	0.0461153416	0.0458652215	0.01984426217
F	0.01749377347	0.0523594053	0.0442447987	0.05040461205	0.03758643511	0.04749275651	0.04218865004	0.04066756769	0.04110196375	0.04710136653	0.06204379562	0.03245131537	0.10207994015	0.05321594409	0.04368644452	0.04770485295	0.05546082879	0.04388786589	0.05584953585	0.04588921725	0.03825647013	0.04621185886	0.0589366629	0.0737704918
G	0.04366576819	0.0360147427	0.04891598718	0.03246105553	0.0834773835	0.05129266496	0.04208270204	0.03881238099	0.04550391205	0.03832888418	0.04830643496	0.04512402212	0.0345894574	0.03328134284	0.03794444115	0.04544572341	0.04700923149	0.04025128481	0.04238733071	0.04043144768	0.03539092798	0.04451550532	0.04355386576	0.02015524101
H	0.01760538078	0.04784289222	0.04252926443	0.04107224525	0.03487976119	0.02998060734	0.04753978294	0.0543185458	0.04681567394	0.03814001322	0.04552907982	0.03733033338	0.08463529043	0.04103241945	0.04038698355	0.04666769686	0.05440317425	0.05156590867	0.04148782909	0.04833816641	0.04701072688	0.04110657839	0.03784175535	0.03825136612
I	0.04406233208	0.03394993436	0.03875050013	0.05026453058	0.09566086904	0.04257557342	0.04548078822	0.05616048839	0.06041880195	0.04870170947	0.05050786037	0.03599362309	0.03409585893	0.0426104863	0.04427657198	0.02977186911	0.04834610957	0.0382793765	0.03210099868	0.03680453258	0.05152985188	0.04087953392	0.04567681372	0.02013858329
J	0.01778039014	0.05087015727	0.0383639394	0.04650541227	0.03272464292	0.0435535479	0.03661907827	0.03040310757	0.03596775045	0.05218867379	0.04107803897	0.03727804375	0.0911486387	0.05314862809	0.04675253243	0.03308022749	0.03933597169	0.05101193173	0.04373375609	0.04787949086	0.0379640737	0.04242607807	0.05662243157	0.02816901408
K	0.03279883382	0.04044567	0.04962154338	0.04402952217	0.08613083261	0.04331708346	0.04503829504	0.05436823818	0.05460512322	0.04284288674	0.04136413478	0.04136636182	0.03695413815	0.03888897428	0.04904263213	0.03391874461	0.05354431453	0.04222759176	0.04739897553	0.04279076219	0.04594230003	0.0377630595	0.04878584688	0.01996947247
L	0.01857500937	0.05345811594	0.04883284749	0.04600383993	0.03449479467	0.03751822281	0.04120033787	0.04701663884	0.04898015079	0.04187450477	0.04280423994	0.04532371397	0.09377662146	0.03332071478	0.03093062868	0.05697677765	0.04871259569	0.05208477842	0.06067035341	0.04924840705	0.04108393598	0.04657103557	0.0384705572	0.02495321273
M	0.03750997606	0.05324390099	0.06082852267	0.04020326483	0.08640896513	0.0454350686	0.04188509439	0.05879841415	0.05613229215	0.03983808631	0.05082026483	0.03868989755	0.03650424405	0.03844721653	0.04129247292	0.03629776791	0.04289128861	0.04219614754	0.04710354154	0.04407404011	0.04459176979	0.05233714665	0.04594144613	0.01980779659
N	0.01717491136	0.05172818297	0.04469760731	0.03436629866	0.03608329601	0.04481259564	0.04564837255	0.05268235168	0.04960619676	0.04294445262	0.04755736491	0.04783297691	0.0962267855	0.04624391011	0.04724118115	0.03119294687	0.04223425874	0.04767617593	0.05736685962	0.04740186572	0.04977998646	0.04006447334	0.05853569026	0.0246015246
O	0.02398595944	0.04941333099	0.05149398383	0.0390014913	0.0878488525	0.04460878743	0.04420757696	0.04494473825	0.0569092013	0.04961696852	0.05683937824	0.05271065389	0.03583716648	0.03862721823	0.04930074657	0.04682435227	0.04657534247	0.04259512123	0.04543431524	0.04315751204	0.04673671328	0.04122690802	0.04559407329	0.02082221036
P	0.01911559718	0.05036665658	0.05494665021	0.05594752187	0.06836371071	0.04389911484	0.05215366536	0.03208757465	0.03971606242	0.04615373178	0.05138694799	0.05719313356	0.06615499508	0.04939295232	0.04023729115	0.05681677302	0.02923972359	0.04603139345	0.05182126249	0.05774616079	0.03502223518	0.05204348549	0.05154639175	0.02554375316
Plate information
Plate	Repeat	Barcode	Measured height	Chamber temperature at start	Chamber temperature at end	Humidity at start	Humidity at end	Ambient temperature at start	Ambient temperature at end	Group	Label	ScanX	ScanY	Measinfo	Kinetics	Measurement date
1	1	=""	14.85	24.14	24.11	42.6	41.8	22.72	23.04	1	Lilly FRET(1)	0	0	De=1st Ex=Top Em=Top Wdw=1 (14)	0	21-03-24 15:37:37
Background information
Plate	Label	Result	Signal	Flashes/Time	Meastime	MeasInfo
1	Lilly FRET	0	86	20	00:00:00.000	De=1st Ex=Top Em=Top Wdw=1 (14)
1	Lilly FRET	0	73	5	00:00:00.000	De=2nd Ex=Top Em=Top Wdw=1 (142)
Results for Lilly FRET(1) - channel 1 window 1 (Counts)
	01	02	03	04	05	06	07	08	09	10	11	12	13	14	15	16	17	18	19	20	21	22	23	24
A	126	5169	8959	6761	9663	6896	8381	5490	8878	8612	8441	6248	9923	7308	7413	7614	8318	8837	4336	7169	7198	7214	7239	2914
B	2608	6693	7135	4913	5454	6872	6699	5564	5308	5933	7948	6084	13119	7532	6096	5547	7161	7818	6860	6710	7472	4885	5822	65
C	71	6688	6452	5391	14672	6153	5862	5218	8159	5823	5230	5190	5158	5936	6236	8427	7481	5099	3026	3910	5562	6130	6526	2738
D	2347	5589	5119	6993	4752	5426	4523	6538	4687	4338	7203	5299	13837	5758	6609	5962	6384	7600	6765	6799	6163	6459	5712	54
E	100	6138	6664	6034	12428	6646	4887	6225	7495	6488	3961	5622	5337	6056	5859	5919	6352	5554	5557	6954	6639	6062	5975	2579
F	2353	6966	5895	6671	4941	6196	5560	5356	5377	6187	8126	4236	13099	6945	6268	6248	7286	5744	7388	6056	4915	6005	7661	36
G	81	4876	6683	4426	11252	7311	5694	5259	6159	5212	6549	6218	4695	4481	5114	6088	6457	5459	5693	5424	4718	5986	5911	2781
H	2450	6585	5824	5568	4814	4035	6426	7360	6313	5192	6164	5077	11349	5774	5477	6342	7404	6973	5558	6501	6267	5532	5117	56
I	82	4603	5230	6755	12628	5990	5987	7525	8076	6544	6718	4809	4540	5649	5867	3966	6887	5108	4259	4872	6777	5438	6053	2700
J	2420	6799	5110	6264	4344	5785	4835	4023	4769	7225	5737	4921	11761	6952	6120	4374	5258	6755	5738	6233	4937	5603	7501	66
K	90	5427	6582	5900	11343	5749	5951	7151	7188	5667	5583	5464	4887	5060	6411	4444	6947	5505	6246	5553	5994	4949	6439	2682
L	2527	7203	6483	6110	4546	4967	5463	6307	6438	5549	5710	6031	12219	4313	3995	7920	6370	6758	7921	6392	5414	6162	5250	80
M	94	7176	8377	5364	11273	6044	5529	7712	7332	5226	6747	5174	4692	4956	5352	4659	5509	5459	6444	5767	5845	6867	6043	2630
N	2330	6835	5948	4579	4753	5886	5952	6881	6481	5544	6168	6218	12254	5885	6001	3998	5466	6120	7522	6184	6471	5195	7656	71
O	123	6755	7040	5309	11694	6044	5964	6051	7780	6723	7679	7122	4885	5174	6564	6226	6222	5771	6023	5698	6263	5539	6179	2847
P	2729	6992	7570	7676	9362	5991	7145	4347	5416	6208	7097	7703	8947	6672	5433	7791	4024	6217	7065	7671	4804	6884	6945	101
Plate information
Plate	Repeat	Barcode	Measured height	Chamber temperature at start	Chamber temperature at end	Humidity at start	Humidity at end	Ambient temperature at start	Ambient temperature at end	Group	Label	ScanX	ScanY	Measinfo	Kinetics	Measurement date
1	1	=""	14.85	24.14	24.11	42.6	41.8	22.72	23.04	1	Lilly FRET(1)	0	0	De=2nd Ex=Top Em=Top Wdw=1 (142)	0	21-03-24 15:37:37
Background information
Plate	Label	Result	Signal	Flashes/Time	Meastime	MeasInfo
1	Lilly FRET	0	86	20	00:00:00.000	De=1st Ex=Top Em=Top Wdw=1 (14)
1	Lilly FRET	0	73	5	00:00:00.000	De=2nd Ex=Top Em=Top Wdw=1 (142)
Results for Lilly FRET(1) - channel 2 window 1 (Counts)
	01	02	03	04	05	06	07	08	09	10	11	12	13	14	15	16	17	18	19	20	21	22	23	24
A	4401	141826	142007	141445	140151	140058	147886	142031	141131	140929	140267	139848	139746	139495	139973	139527	139058	139262	137341	138978	137967	140179	138860	140835
B	143901	140714	140444	139851	138629	140147	140202	140107	139419	138855	139707	139415	138272	138522	138223	139530	138962	138719	137119	138333	139849	140208	138780	2340
C	623	137401	135345	135824	134054	135761	136348	136096	136527	135873	136725	136224	136584	135309	136069	136127	136456	136004	134799	135163	137830	135534	135880	135653
D	137470	134805	135286	134407	134094	130698	136299	135071	134314	134774	134458	134179	131345	134093	132886	134829	133708	140630	134696	134934	133259	133571	133457	651
E	3565	133859	134462	133848	131738	138102	133405	132242	130042	130098	130375	133207	136759	132036	131595	141607	131876	131112	131078	132317	131038	131453	130273	129962
F	134505	133042	133236	132349	131457	130462	131789	131702	130821	131355	130972	130534	128321	130506	143477	130972	131372	130879	132284	131970	128475	129945	129987	488
G	1855	135389	136622	136348	134791	142535	135305	135498	135351	135981	135572	137798	135735	134640	134776	133962	137356	135623	134309	134153	133311	134470	135717	137979
H	139162	137638	136941	135566	138017	134587	135171	135497	134848	136130	135386	136002	134093	140718	135613	135897	136095	135225	133967	134490	133310	134577	135221	1464
I	1861	135582	134966	134389	132008	140691	131638	133991	133667	134369	133009	133607	133154	132573	132508	133213	142452	133440	132675	132375	131516	133025	132518	134071
J	136105	133654	133198	134694	132744	132825	132035	132322	132591	138440	139661	132008	129031	130803	130902	132224	133669	132420	131203	130181	130044	132065	132474	2343
K	2744	134180	132644	134001	131695	132719	132132	131529	131636	132274	134972	132088	132245	130114	130723	131019	129743	130365	131775	129771	130468	131054	131985	134305
L	136043	134741	132759	132815	131788	132389	132596	134144	131441	132515	133398	133065	130299	129439	129160	139004	130767	129750	130558	129791	131779	132314	136468	3206
M	2506	134776	137715	133422	130461	133025	132004	131160	130620	131181	132762	133730	128533	128904	129612	128355	128441	129372	136805	130848	131078	131207	131537	132776
N	135663	132133	133072	133241	131723	131347	130388	130613	130649	129097	129696	129994	127345	127260	127029	128170	129421	128366	131121	130459	129992	129666	130792	2886
O	5128	136704	136715	136123	133115	135489	134909	134632	136709	135498	135100	135115	136311	133947	133142	132965	133590	135485	132565	132028	134006	134354	135522	136729
P	142763	138822	137770	137200	136944	136472	136999	135473	136368	134507	138109	134684	135243	135080	135024	137125	137621	135060	136334	132840	137170	132274	134733	3954
Basic assay information
Assay ID:				19284
Assay Started:				21-03-24 15:32:42
Assay Finished:				21-03-24 15:37:44
Assay Exported:				21-03-24 15:37:44
Protocol ID:				100202
Protocol Name:				Lilly FRET_384
Serial#:				="1040204"
Protocol information
Protocol:
Protocol name				Lilly FRET_384
Number of assay repeats				1
Start assay repeat each				N/A
Number of plate repeats				1
Start plate repeat each				N/A
Is label meas. height used				Yes
Height of measurement				Defined in label
Is gripper height used				No
Mode of measurement				By Columns bi-directional
Rotated plate				No
Soft move				No
Protocol notes
Plate type:
Name of the plate type				384 OptiPlate
Number of rows				16
Number of columns				24
Number of the wells in the plate				384
Height of the plate				14.35 mm
Coordinates of corners:
384 OptiPlate + Lilly FRET
12.1 mm x------------------------------------------------------- x 115.6 mm
9 mm 9 mm
12.1 mm x------------------------------------------------------- x 115.6 mm
76.5 mm 76.5 mm
Platemap:
Plate				1
Group				1
	01	02	03	04	05	06	07	08	09	10	11	12	13	14	15	16	17	18	19	20	21	22	23	24
A	-	-	-	-	-	-	-	-	-	-	-	-	-	-	-	-	-	-	-	-	-	-	-	-
B	-	-	-	-	-	-	-	-	-	-	-	-	-	-	-	-	-	-	-	-	-	-	-	-
C	-	-	-	-	-	-	-	-	-	-	-	-	-	-	-	-	-	-	-	-	-	-	-	-
D	-	-	-	-	-	-	-	-	-	-	-	-	-	-	-	-	-	-	-	-	-	-	-	-
E	-	-	-	-	-	-	-	-	-	-	-	-	-	-	-	-	-	-	-	-	-	-	-	-
F	-	-	-	-	-	-	-	-	-	-	-	-	-	-	-	-	-	-	-	-	-	-	-	-
G	-	-	-	-	-	-	-	-	-	-	-	-	-	-	-	-	-	-	-	-	-	-	-	-
H	-	-	-	-	-	-	-	-	-	-	-	-	-	-	-	-	-	-	-	-	-	-	-	-
I	-	-	-	-	-	-	-	-	-	-	-	-	-	-	-	-	-	-	-	-	-	-	-	-
J	-	-	-	-	-	-	-	-	-	-	-	-	-	-	-	-	-	-	-	-	-	-	-	-
K	-	-	-	-	-	-	-	-	-	-	-	-	-	-	-	-	-	-	-	-	-	-	-	-
L	-	-	-	-	-	-	-	-	-	-	-	-	-	-	-	-	-	-	-	-	-	-	-	-
M	-	-	-	-	-	-	-	-	-	-	-	-	-	-	-	-	-	-	-	-	-	-	-	-
N	-	-	-	-	-	-	-	-	-	-	-	-	-	-	-	-	-	-	-	-	-	-	-	-
O	-	-	-	-	-	-	-	-	-	-	-	-	-	-	-	-	-	-	-	-	-	-	-	-
P	-	-	-	-	-	-	-	-	-	-	-	-	-	-	-	-	-	-	-	-	-	-	-	-
- - Undefined
Calculations:
Plate				1
Formula index				Calc 1
Formula name				Label ratio
Formula				Label ratio where X = Lilly FRET(1) channel 1 window 1 Y = Lilly FRET(1) channel 2 window 1
Auto export parameters:
Export format				Plate2
Include basic assay information				Yes
Place assay information at				End of file
Include basic plate information				Yes
Place plate information at				Beginning of plate
Include protocol information				Yes
Protocol info level				Large
Include error and warning information				Yes
Include background information				Yes
Add plate number to the file name				Yes
Each plate to separate file				No
Field separator to use				System
File name format				<DefaultDataFolder>\<Date>\<ProtocolName>_<AssayID>.csv
Operations:
Plate 1
Group 1
Measurement
Label				Lilly FRET(1)
Labels:
Lilly FRET				6000025
Light source				Laser
Top mirror				LANCE/DELFIA Bias
Bottom mirror				N/A
Exc. filter				N/A
Using of excitation filter				Top
Ems. filter				APC 665
Using of emission filter				Top
2nd ems. filter				Europium 615
Using of 2nd emission filter				Top
Measurement height				7.3 mm
Cycle				16600
Delay				30
Number of flashes				20
Number of flashes for 2nd detector				5
Number of sequence windows				1
Total time of windows				500
Excitation light				100%
Reference excitation light				100%
Reference AD gain				4
Reference signal				323509
Last edited				13-06-14 09:17:06
Last edited by				EnVision
Factory preset				No
Filters:
APC 665				205
Filter type				Emission
Description				M665 CWL=665nm BW=7 5nm Tmin=75%
Used with				Luminescence DELFIA - Time-resolved Fluorescence Fluorescence Intensity LANCE - Time-resolved Fluorescence
Last edited				26-02-19 14:51:38
Last edited by				Installation
Factory preset				Yes
Europium 615				203
Filter type				Emission
Description				M615 CWL=615nm BW=8 5nm Tmin=80%
Used with				Luminescence DELFIA - Time-resolved Fluorescence Fluorescence Intensity LANCE - Time-resolved FluorescenceLuminescence Absorbance DELFIA - Time-resolved Fluorescence Fluorescence Intensity LANCE - Time-resolved Fluorescence
Last edited				26-02-19 14:51:38
Last edited by				Installation
Factory preset				Yes
Mirror modules:
LANCE/DELFIA Bias				445
Used by				Top
Dual				No
Bias				Yes
Description				D400
Used with				Luminescence DELFIA - Time-resolved Fluorescence Fluorescence Intensity LANCE - Time-resolved Fluorescence
Last edited				26-02-19 14:51:38
Last edited by				Installation
Factory preset				Yes
Instrument:
Serial number				1040204
Nickname				EnVision
Normalization:
Notifications for plate 1 repeat 1:
WARNING: Plate height defined in the plate editor does not match the actual plate height. Measured height is 14.85 mm. Plate editor height is 14.35 mm. The results may be affected.
Exported with EnVision Workstation version 1.14.3049.528
