## Supplementary material for "Genome-wide arrayed CRISPR activation screen for prion protein modulators": Plate_VI_A.csv

Plate information
Plate	Repeat	Barcode	Measured height	Chamber temperature at start	Chamber temperature at end	Humidity at start	Humidity at end	Ambient temperature at start	Ambient temperature at end	Formula	Measurement date
1	1	=""	N/A	N/A	N/A	N/A	N/A	N/A	N/A	Calc 1: Label ratio = X / Y where X = Lilly FRET(1) channel 1 window 1 Y = Lilly FRET(1) channel 2 window 1	23-07-23 12:34:14
Background information
Plate	Label	Result	Signal	Flashes/Time	Meastime	MeasInfo
1	Lilly FRET	0	119	20	00:00:00.000	De=1st Ex=Top Em=Top Wdw=1 (14)
1	Lilly FRET	0	71	5	00:00:00.000	De=2nd Ex=Top Em=Top Wdw=1 (142)
Calculated results: Calc 1: Label ratio = X / Y where X = Lilly FRET(1) channel 1 window 1 Y = Lilly FRET(1) channel 2 window 1
	01	02	03	04	05	06	07	08	09	10	11	12	13	14	15	16	17	18	19	20	21	22	23	24
A	1.11023622047	0.04490440529	0.03586867449	0.02962305987	0.06170023054	0.03110234214	0.03441369977	0.04026490456	0.04760342684	0.04647740785	0.0440519326	0.0440626299	0.06953872468	0.03461642617	0.03978800156	0.05869322759	0.07013372734	0.03336197022	0.04656674109	0.03496946526	0.05210391567	0.04276984176	0.05430177326	0.02064039522
B	0.01870513271	0.03742048992	0.03909808685	0.03204558253	0.03271287012	0.03766199336	0.04015679637	0.03143998741	0.04074841763	0.04395628495	0.03592970609	0.04029637906	0.07554996161	0.04172400051	0.03887434072	0.03762588186	0.04349854052	0.03982873496	0.03029542653	0.05022841326	0.04732647207	0.04312821741	0.04016996671	1.76086956522
C	0.87662337662	0.03622558396	0.04312650491	0.03775783622	0.06643206256	0.04986255286	0.03592150108	0.03783311088	0.04027584991	0.03463402865	0.03363784863	0.05103909723	0.03549380431	0.03869345616	0.02791183568	0.03528584179	0.04699813622	0.05494470849	0.04418295014	0.04741361151	0.04260126498	0.05555680599	0.04657962316	0.02132534883
D	0.01929540926	0.05990312949	0.03260084597	0.03626171702	0.03356486635	0.02939801242	0.04401078425	0.04251675464	0.05541287143	0.03878489909	0.03127547013	0.03864129976	0.08271189489	0.04721468451	0.05825997094	0.04489673301	0.03978994295	0.03743689783	0.04526395746	0.05907307727	0.04367835851	0.04848003179	0.04705616454	0.18973214286
E	1.11971830986	0.04402756227	0.03546655317	0.03468366425	0.07007899513	0.03290015848	0.04216737479	0.03868793426	0.04061970276	0.03665984705	0.04107583521	0.04715611764	0.03556501488	0.04587764966	0.06129549511	0.04263127104	0.05297340251	0.0317774709	0.04468382807	0.04427028011	0.04856249759	0.04467322364	0.04135851937	0.02072695183
F	0.01889493061	0.03587568823	0.04001119829	0.03614383567	0.03227325682	0.05383832054	0.03776427041	0.04329620571	0.04702767351	0.03052774504	0.03031279024	0.04554358834	0.08069374085	0.04114522586	0.04873247115	0.04299686289	0.03254707237	0.04713116353	0.044044698	0.04462155397	0.04577524066	0.03514857818	0.02890567066	1.72340425532
G	0.9328358209	0.03054457431	0.03717753631	0.04050164921	0.0687135488	0.04737446371	0.0293737032	0.04935160433	0.04077564202	0.04227045173	0.04682623779	0.04192080901	0.03667319127	0.04637270102	0.04290866429	0.04310108327	0.0355911983	0.04849720265	0.04163989106	0.04541300896	0.04387608285	0.03640971795	0.03549320511	0.02050034746
H	0.01986853687	0.04270052374	0.03871923627	0.03543801116	0.03261342224	0.0366419194	0.03264176629	0.04030035722	0.03924840341	0.02899486385	0.04184058044	0.0476568937	0.08175710357	0.03341655324	0.04457996158	0.04220287098	0.04083726209	0.04838195972	0.03789355759	0.0452767239	0.03762569663	0.03805407914	0.03179078811	1.78787878788
I	1.25454545455	0.03728119696	0.03979976785	0.03728813559	0.07074722971	0.03634164871	0.03745804995	0.03272420411	0.03763840967	0.03890394152	0.05006385319	0.04357769308	0.03630011472	0.04293224952	0.03140057105	0.04335768398	0.04426859124	0.03601186273	0.04551638136	0.04558266109	0.04869447779	0.04634443755	0.0348049312	0.0209208461
J	0.01845570778	0.04266692878	0.03263670418	0.03548156211	0.03149568931	0.03919556427	0.04347989647	0.03595869762	0.03769338115	0.06413486338	0.0471933395	0.04871863628	0.08364489576	0.04801903647	0.03381449994	0.0382172752	0.0426163388	0.03710643828	0.03971924153	0.03996256147	0.04068551541	0.04117097943	0.04303162353	1.3600
K	1.02158273381	0.0366081295	0.03527322384	0.04795364985	0.07070062188	0.0550254183	0.03888516642	0.0439541109	0.03922354168	0.04700073427	0.04242650078	0.04934457711	0.03672305674	0.03208411159	0.04520930935	0.04097220639	0.03418744757	0.03968119774	0.04381645391	0.04799196329	0.0289546175	0.06551049297	0.04135325688	0.02074650222
L	0.01841735484	0.0371065168	0.04680079837	0.03973953262	0.0339978175	0.04359779446	0.04294012681	0.03596366557	0.04196961188	0.04164376548	0.04122025959	0.03740468001	0.08479269924	0.03903831342	0.04611566519	0.04701485197	0.05227324826	0.04525764581	0.03223712515	0.04299583911	0.04196584922	0.0371664427	0.03790928207	2.18918918919
M	1.06896551724	0.03478339636	0.04104937344	0.03775077575	0.06501946599	0.03280380888	0.04149069925	0.04339986035	0.04247810349	0.03697550364	0.04037105078	0.03288962671	0.03767561153	0.03913499863	0.0337328509	0.049099974	0.0337303873	0.04242121607	0.04311676903	0.04615229482	0.03797644548	0.04886311709	0.06823664471	0.02082224379
N	0.01899112486	0.03889849633	0.0316604685	0.03857701546	0.03312938939	0.04509790226	0.02799222609	0.05141460007	0.03846270032	0.04605218544	0.04032196067	0.06457994221	0.08196541226	0.04721912029	0.04381042064	0.04664312585	0.04805558755	0.05109368875	0.04747339377	0.04684009986	0.04542363342	0.03665182325	0.0545114967	2.72727272727
O	0.91447368421	0.03664138916	0.04719347522	0.03901963724	0.06646025566	0.04270201044	0.03790511906	0.04468592632	0.04131034022	0.02357858913	0.03242636576	0.04539110383	0.03714090236	0.05144319748	0.04594086247	0.04883008103	0.04893393119	0.04783514987	0.0481574604	0.04551496044	0.03832381244	0.05219614223	0.0401772915	0.02064612014
P	0.01923091246	0.04363171949	0.04225018165	0.05047043525	0.06944966011	0.03943460314	0.04343925406	0.05115640313	0.05510532363	0.05335264933	0.05483128535	0.05138799428	0.06821086881	0.05574298482	0.06391909054	0.05501695023	0.05574845229	0.06361547696	0.05058557537	0.05398172634	0.05204143627	0.05333838312	0.05274374001	1.62790697674
Plate information
Plate	Repeat	Barcode	Measured height	Chamber temperature at start	Chamber temperature at end	Humidity at start	Humidity at end	Ambient temperature at start	Ambient temperature at end	Group	Label	ScanX	ScanY	Measinfo	Kinetics	Measurement date
1	1	=""	14.85	24.48	24.5	44.8	44.5	23.21	23.63	1	Lilly FRET(1)	0	0	De=1st Ex=Top Em=Top Wdw=1 (14)	0	23-07-23 12:34:14
Background information
Plate	Label	Result	Signal	Flashes/Time	Meastime	MeasInfo
1	Lilly FRET	0	119	20	00:00:00.000	De=1st Ex=Top Em=Top Wdw=1 (14)
1	Lilly FRET	0	71	5	00:00:00.000	De=2nd Ex=Top Em=Top Wdw=1 (142)
Results for Lilly FRET(1) - channel 1 window 1 (Counts)
	01	02	03	04	05	06	07	08	09	10	11	12	13	14	15	16	17	18	19	20	21	22	23	24
A	141	6170	4771	4008	7681	4272	4399	5478	6240	6254	5629	6042	9107	4474	5195	7578	9351	4194	6111	4747	6777	5557	6985	2699
B	2504	4977	5150	4325	4427	4830	5409	4194	5131	6013	4682	5482	9544	5549	5270	4816	5782	5386	4105	6696	6401	5764	5502	81
C	135	5000	5821	5087	8495	6403	4922	4932	5484	4737	4448	6911	4795	5217	3794	4665	6405	6971	5940	5627	5449	7405	6022	2913
D	2566	7804	4424	4677	4523	3961	5893	5735	7422	5033	4221	5035	11036	6055	7498	5978	5266	5028	5959	7770	5590	6588	6246	85
E	159	5987	4750	4685	9306	4152	5667	5028	5152	4856	5443	6335	4612	6151	8104	5611	6933	4027	5940	5835	6292	5832	5419	2748
F	2561	4509	5288	4691	3906	6873	4989	5718	6252	4092	4047	6161	10529	5221	6436	5592	4254	6040	5798	5330	5982	4671	3820	81
G	125	4265	5204	5587	9178	6272	4063	6443	5543	5767	6452	5787	4965	6311	5925	5813	4833	6614	5443	6063	5855	5028	4931	2832
H	2799	5593	5305	4801	4500	5049	4388	5528	5316	4042	5784	6536	10672	4591	6126	5680	5613	6532	5209	6134	4969	5248	4104	59
I	138	5118	5486	5082	9449	4688	5045	4382	5007	5327	6782	5888	4873	5757	4223	5769	5913	4845	5621	6097	6490	6195	4664	2799
J	2503	5643	4243	4759	3982	5118	5779	4771	5024	8579	6377	6359	10873	6397	4582	5109	5600	4911	5308	5209	5097	5513	5609	68
K	142	4903	4727	6340	8970	7133	5165	5747	5189	6273	5579	6501	4843	4260	5983	5391	4483	5163	5588	6306	3763	8469	6141	2678
L	2451	4767	6120	5224	4424	5693	5655	4656	5530	5531	5421	4861	10778	5170	6132	6214	6841	5903	4271	5239	5488	4840	5048	81
M	155	4608	5464	4915	8484	4258	5148	5656	5621	4963	5340	4319	4921	5145	4475	6421	4392	5437	5497	5950	4911	6202	8797	2660
N	2510	5016	4129	5011	4321	5811	3644	6624	5093	6112	5245	8292	10446	6089	5769	6063	6259	6517	6022	5704	5811	4708	7034	90
O	139	5001	6284	5206	8672	5635	4973	5901	5560	3187	4276	5984	4940	6532	6033	6436	6417	6219	6244	5890	4998	6738	5185	2695
P	2582	5637	5524	6598	9062	5178	5665	6556	7194	6850	7028	6542	8805	6923	8254	6946	7177	8002	6466	6818	6767	6760	6831	70
Plate information
Plate	Repeat	Barcode	Measured height	Chamber temperature at start	Chamber temperature at end	Humidity at start	Humidity at end	Ambient temperature at start	Ambient temperature at end	Group	Label	ScanX	ScanY	Measinfo	Kinetics	Measurement date
1	1	=""	14.85	24.48	24.5	44.8	44.5	23.21	23.63	1	Lilly FRET(1)	0	0	De=2nd Ex=Top Em=Top Wdw=1 (142)	0	23-07-23 12:34:14
Background information
Plate	Label	Result	Signal	Flashes/Time	Meastime	MeasInfo
1	Lilly FRET	0	119	20	00:00:00.000	De=1st Ex=Top Em=Top Wdw=1 (14)
1	Lilly FRET	0	71	5	00:00:00.000	De=2nd Ex=Top Em=Top Wdw=1 (142)
Results for Lilly FRET(1) - channel 2 window 1 (Counts)
	01	02	03	04	05	06	07	08	09	10	11	12	13	14	15	16	17	18	19	20	21	22	23	24
A	127	137403	133013	135300	124489	137353	127827	136049	131083	134560	127781	137123	130963	129245	130567	129112	133331	125712	131231	135747	130067	129928	128633	130763
B	133867	133002	131720	134964	135329	128246	134697	133397	125919	136795	130310	136042	126327	132993	135565	127997	132924	135229	135499	133311	135252	133648	136968	46
C	154	138024	134975	134727	127875	128413	137021	130362	136161	136773	132232	135406	135094	134829	135928	132206	136282	126873	134441	118679	127907	133287	129284	136598
D	132985	130277	135702	128979	134754	134737	133899	134888	133940	129767	134962	130301	133427	128244	128699	133150	132345	134306	131650	131532	127981	135891	132735	448
E	142	135983	133929	135078	132793	126200	134393	129963	126835	132461	132511	134341	129678	134074	132212	131617	130877	126725	132934	131804	129565	130548	131025	132581
F	135539	125684	132163	129787	121029	127660	132109	132067	132943	134042	133508	135277	130481	126892	132068	130056	130703	128153	131639	119449	130682	132893	132154	47
G	134	139632	139977	137945	133569	132392	138321	130553	135939	136431	137786	138046	135385	136093	138084	134869	135792	136379	130716	133508	133444	138095	138928	138144
H	140876	130982	137012	135476	137980	137793	134429	137170	135445	139404	138239	137147	130533	137387	137416	134588	137448	135009	137464	135478	132064	137909	129094	33
I	110	137281	137840	136290	133560	128998	134684	133907	133029	136927	135467	135115	134242	134095	134488	133056	133571	134539	123494	133757	133280	133673	134004	133790
J	135622	132257	130007	134126	126430	130576	132912	132680	133286	133765	135125	130525	129990	133218	135504	133683	131405	132349	133638	130347	125278	133905	130346	50
K	139	133932	134011	132211	126873	129631	132827	130750	132293	133466	131498	131747	131879	132776	132340	131577	131130	130112	127532	131397	129962	129277	148501	129082
L	133081	128468	130767	131456	130126	130580	131695	129464	131762	132817	131513	129957	127110	132434	132970	132171	130870	130431	132487	121849	130773	130225	133160	37
M	145	132477	133108	130196	130484	129802	124076	130323	132327	134224	132273	131318	130615	131468	132660	130774	130209	128167	127491	128921	129317	126926	128919	127748
N	132167	128951	130415	129896	130428	128853	130179	128835	132414	132719	130078	128399	127444	128952	131681	129987	130245	127550	126850	121776	127929	128452	129037	33
O	152	136485	133154	133420	130484	131961	131196	132055	134591	135165	131868	131832	133007	126975	131321	131804	131136	130009	129658	129408	130415	129090	129053	130533
P	134263	129195	130745	130730	130483	131306	130412	128156	130550	128391	128175	127306	129085	124195	129132	126252	128739	125787	127823	126302	130031	126738	129513	43
Basic assay information
Assay ID:				18973
Assay Started:				23-07-23 12:29:19
Assay Finished:				23-07-23 12:34:21
Assay Exported:				23-07-23 12:34:21
Protocol ID:				100202
Protocol Name:				Lilly FRET_384
Serial#:				="1040204"
Protocol information
Protocol:
Protocol name				Lilly FRET_384
Number of assay repeats				1
Start assay repeat each				N/A
Number of plate repeats				1
Start plate repeat each				N/A
Is label meas. height used				Yes
Height of measurement				Defined in label
Is gripper height used				No
Mode of measurement				By Columns bi-directional
Rotated plate				No
Soft move				No
Protocol notes
Plate type:
Name of the plate type				384 OptiPlate
Number of rows				16
Number of columns				24
Number of the wells in the plate				384
Height of the plate				14.35 mm
Coordinates of corners:
384 OptiPlate + Lilly FRET
12.1 mm x------------------------------------------------------- x 115.6 mm
9 mm 9 mm
12.1 mm x------------------------------------------------------- x 115.6 mm
76.5 mm 76.5 mm
Platemap:
Plate				1
Group				1
	01	02	03	04	05	06	07	08	09	10	11	12	13	14	15	16	17	18	19	20	21	22	23	24
A	-	-	-	-	-	-	-	-	-	-	-	-	-	-	-	-	-	-	-	-	-	-	-	-
B	-	-	-	-	-	-	-	-	-	-	-	-	-	-	-	-	-	-	-	-	-	-	-	-
C	-	-	-	-	-	-	-	-	-	-	-	-	-	-	-	-	-	-	-	-	-	-	-	-
D	-	-	-	-	-	-	-	-	-	-	-	-	-	-	-	-	-	-	-	-	-	-	-	-
E	-	-	-	-	-	-	-	-	-	-	-	-	-	-	-	-	-	-	-	-	-	-	-	-
F	-	-	-	-	-	-	-	-	-	-	-	-	-	-	-	-	-	-	-	-	-	-	-	-
G	-	-	-	-	-	-	-	-	-	-	-	-	-	-	-	-	-	-	-	-	-	-	-	-
H	-	-	-	-	-	-	-	-	-	-	-	-	-	-	-	-	-	-	-	-	-	-	-	-
I	-	-	-	-	-	-	-	-	-	-	-	-	-	-	-	-	-	-	-	-	-	-	-	-
J	-	-	-	-	-	-	-	-	-	-	-	-	-	-	-	-	-	-	-	-	-	-	-	-
K	-	-	-	-	-	-	-	-	-	-	-	-	-	-	-	-	-	-	-	-	-	-	-	-
L	-	-	-	-	-	-	-	-	-	-	-	-	-	-	-	-	-	-	-	-	-	-	-	-
M	-	-	-	-	-	-	-	-	-	-	-	-	-	-	-	-	-	-	-	-	-	-	-	-
N	-	-	-	-	-	-	-	-	-	-	-	-	-	-	-	-	-	-	-	-	-	-	-	-
O	-	-	-	-	-	-	-	-	-	-	-	-	-	-	-	-	-	-	-	-	-	-	-	-
P	-	-	-	-	-	-	-	-	-	-	-	-	-	-	-	-	-	-	-	-	-	-	-	-
- - Undefined
Calculations:
Plate				1
Formula index				Calc 1
Formula name				Label ratio
Formula				Label ratio where X = Lilly FRET(1) channel 1 window 1 Y = Lilly FRET(1) channel 2 window 1
Auto export parameters:
Export format				Plate2
Include basic assay information				Yes
Place assay information at				End of file
Include basic plate information				Yes
Place plate information at				Beginning of plate
Include protocol information				Yes
Protocol info level				Large
Include error and warning information				Yes
Include background information				Yes
Add plate number to the file name				Yes
Each plate to separate file				No
Field separator to use				System
File name format				<DefaultDataFolder>\<Date>\<ProtocolName>_<AssayID>.csv
Operations:
Plate 1
Group 1
Measurement
Label				Lilly FRET(1)
Labels:
Lilly FRET				6000025
Light source				Laser
Top mirror				LANCE/DELFIA Bias
Bottom mirror				N/A
Exc. filter				N/A
Using of excitation filter				Top
Ems. filter				APC 665
Using of emission filter				Top
2nd ems. filter				Europium 615
Using of 2nd emission filter				Top
Measurement height				7.3 mm
Cycle				16600
Delay				30
Number of flashes				20
Number of flashes for 2nd detector				5
Number of sequence windows				1
Total time of windows				500
Excitation light				100%
Reference excitation light				100%
Reference AD gain				4
Reference signal				323509
Last edited				13-06-14 09:17:06
Last edited by				EnVision
Factory preset				No
Filters:
APC 665				205
Filter type				Emission
Description				M665 CWL=665nm BW=7 5nm Tmin=75%
Used with				Luminescence DELFIA - Time-resolved Fluorescence Fluorescence Intensity LANCE - Time-resolved Fluorescence
Last edited				26-02-19 14:51:38
Last edited by				Installation
Factory preset				Yes
Europium 615				203
Filter type				Emission
Description				M615 CWL=615nm BW=8 5nm Tmin=80%
Used with				Luminescence DELFIA - Time-resolved Fluorescence Fluorescence Intensity LANCE - Time-resolved FluorescenceLuminescence Absorbance DELFIA - Time-resolved Fluorescence Fluorescence Intensity LANCE - Time-resolved Fluorescence
Last edited				26-02-19 14:51:38
Last edited by				Installation
Factory preset				Yes
Mirror modules:
LANCE/DELFIA Bias				445
Used by				Top
Dual				No
Bias				Yes
Description				D400
Used with				Luminescence DELFIA - Time-resolved Fluorescence Fluorescence Intensity LANCE - Time-resolved Fluorescence
Last edited				26-02-19 14:51:38
Last edited by				Installation
Factory preset				Yes
Instrument:
Serial number				1040204
Nickname				EnVision
Normalization:
Notifications for plate 1 repeat 1:
WARNING: Plate height defined in the plate editor does not match the actual plate height. Measured height is 14.85 mm. Plate editor height is 14.35 mm. The results may be affected.
Exported with EnVision Workstation version 1.14.3049.528
