## Supplementary material for "Genome-wide arrayed CRISPR activation screen for prion protein modulators": Plate_VI_B.csv

Plate information
Plate	Repeat	Barcode	Measured height	Chamber temperature at start	Chamber temperature at end	Humidity at start	Humidity at end	Ambient temperature at start	Ambient temperature at end	Formula	Measurement date
1	1	=""	N/A	N/A	N/A	N/A	N/A	N/A	N/A	Calc 1: Label ratio = X / Y where X = Lilly FRET(1) channel 1 window 1 Y = Lilly FRET(1) channel 2 window 1	23-07-23 12:39:51
Background information
Plate	Label	Result	Signal	Flashes/Time	Meastime	MeasInfo
1	Lilly FRET	0	96	20	00:00:00.000	De=1st Ex=Top Em=Top Wdw=1 (14)
1	Lilly FRET	0	71	5	00:00:00.000	De=2nd Ex=Top Em=Top Wdw=1 (142)
Calculated results: Calc 1: Label ratio = X / Y where X = Lilly FRET(1) channel 1 window 1 Y = Lilly FRET(1) channel 2 window 1
	01	02	03	04	05	06	07	08	09	10	11	12	13	14	15	16	17	18	19	20	21	22	23	24
A	1.07586206897	0.03880368098	0.03231637222	0.02748139281	0.05869331237	0.03097937482	0.03634925978	0.039150277	0.04653869419	0.04440332338	0.04140547674	0.04529453524	0.06782336791	0.03904164856	0.04358640659	0.06199040119	0.07318939974	0.03280727607	0.0454044159	0.03593826648	0.05334830069	0.04325092529	0.05435961456	0.02108511971
B	0.01889794656	0.03771475822	0.0395075691	0.03431343284	0.03257241512	0.03960085914	0.04014477953	0.03045405046	0.03892419069	0.04397216475	0.03674367778	0.03856252781	0.07406032483	0.04144839772	0.03750663487	0.03820054696	0.0424782182	0.03896934194	0.02998329642	0.04862011898	0.04634211582	0.04245347616	0.04146876547	1.72727272727
C	1.0703125	0.03006920115	0.0388570071	0.03330653074	0.05935595516	0.04571822411	0.03704929122	0.03798429786	0.03974703787	0.03241211875	0.03161663702	0.0479998826	0.03468169416	0.03680164993	0.02865044083	0.03669689752	0.04417550124	0.05278873111	0.04314650284	0.04629261606	0.04321770635	0.05466654475	0.04741443287	0.02202463496
D	0.01789209045	0.05965735815	0.03290395682	0.03549684543	0.03251953563	0.0272724521	0.04290394483	0.04299622853	0.05324358774	0.03814029415	0.03001287116	0.03832678377	0.0759527541	0.04563592944	0.05461528055	0.0433218972	0.03785778849	0.03618915829	0.0449208011	0.05766696537	0.04377600266	0.05003345588	0.04842374217	1.07272727273
E	1.09917355372	0.03687585891	0.03182834757	0.03031153937	0.06041510802	0.03241247367	0.04233529614	0.03869970191	0.04029824673	0.03755097118	0.03811928721	0.04259666308	0.03357345591	0.04454656141	0.06193576918	0.04013031721	0.05184163186	0.03386109524	0.04371249782	0.04355173778	0.04712370956	0.04487549997	0.04127705257	0.02136470518
F	0.01859869594	0.03592599102	0.03800426244	0.03444396829	0.03207964602	0.05055905896	0.03642905689	0.04217462682	0.04489344622	0.03011418706	0.02959824491	0.04302067393	0.07425424791	0.03891851296	0.04669160325	0.0413754607	0.03236881571	0.04644634328	0.04379956602	0.0441515726	0.04490024727	0.03649529876	0.02997955765	2.28205128205
G	1.23577235772	0.0275089981	0.03478660529	0.03620640081	0.05919015027	0.04294031488	0.02979605301	0.04953532094	0.03978394703	0.04000837569	0.0418709326	0.03944297909	0.03411425042	0.04805566202	0.04081750268	0.04235813704	0.03373558868	0.04751750763	0.04075443009	0.0431106384	0.04269410664	0.03694491184	0.03634911563	0.02090393439
H	0.01907380483	0.04094037655	0.03741026148	0.03396429452	0.03235030888	0.03544747619	0.03386941929	0.03722169052	0.03811383684	0.02745358761	0.04124624735	0.04536291839	0.07209706655	0.03150107743	0.04389598813	0.04358482119	0.03973500108	0.04650992295	0.03834429768	0.04295850227	0.03745833716	0.0368280673	0.03200198847	2.0000
I	0.8275862069	0.03327174604	0.03510649214	0.03583768582	0.06439747957	0.0364838243	0.03664462737	0.03076394071	0.03339575763	0.03706508632	0.04764251684	0.0446414579	0.03477014069	0.04092748094	0.02912945931	0.03570369272	0.03961732424	0.04480262465	0.04757279969	0.04786820662	0.04804427309	0.04497493363	0.0348311298	0.02050509993
J	0.01928863457	0.03993667098	0.03289789348	0.03370384185	0.03103740139	0.03806042361	0.04153166421	0.03608658939	0.03716875072	0.06284089807	0.04357435116	0.04548824199	0.07291423956	0.04370872694	0.03300651879	0.03713072899	0.0448317595	0.03591233166	0.0385814731	0.0400635236	0.03872147571	0.04255951474	0.04240321091	2.0500
K	1.07936507937	0.03250409116	0.03159390742	0.04246941146	0.06105651106	0.05176557875	0.03952158475	0.04159265392	0.03359232685	0.04302460582	0.04002716264	0.04818898603	0.03585666481	0.03308122826	0.04353543171	0.03854617194	0.03256790086	0.0381803783	0.04308922105	0.04546052683	0.02923556195	0.06715342191	0.04205462446	0.02118233738
L	0.01939806397	0.03559145307	0.04419483679	0.03941589982	0.03225781764	0.04197977761	0.04087697185	0.03424870789	0.03912089914	0.03965365602	0.03934090133	0.0360039022	0.0728143694	0.03876074277	0.04343294483	0.04485780122	0.05069475094	0.04401885862	0.03291237585	0.04155434658	0.0426278991	0.03741265752	0.03771679265	1.83720930233
M	1.00724637681	0.03006400773	0.03983217457	0.03436682011	0.05606795372	0.03198468275	0.04222910016	0.04321264731	0.03916683653	0.03451069224	0.03706216734	0.03292499658	0.03696153435	0.03936493467	0.03465607668	0.04790018259	0.03316344075	0.04271608973	0.04116316283	0.04659819984	0.03692493012	0.04778458313	0.06934583089	0.02138711871
N	0.01898940074	0.03709532374	0.03116375964	0.03671606702	0.03263816154	0.04243747426	0.02703636057	0.05145265909	0.03839426938	0.04402420345	0.03593207763	0.05870147567	0.073568182	0.04283438505	0.04235267315	0.04524773267	0.04622192958	0.04937132758	0.04678745655	0.04573714789	0.04653817689	0.03710815536	0.05631288799	1.62790697674
O	0.97709923664	0.031852181	0.04173651312	0.03405007276	0.06173036578	0.03958098774	0.03942476861	0.04532599498	0.03549568852	0.02331316857	0.03044259975	0.0434001183	0.03576105799	0.04954250933	0.04109005424	0.04571775971	0.04936465506	0.04765364055	0.04621011926	0.04474042918	0.03946887657	0.05240865283	0.04019657553	0.01994172071
P	0.01847594084	0.04308914085	0.04001702523	0.04655000384	0.06514038411	0.03917161788	0.03955185354	0.04889922142	0.0517789218	0.0500770416	0.05222721195	0.04955828995	0.06700495817	0.05096414393	0.05922989455	0.05383770457	0.0519549626	0.06235569472	0.04976598094	0.04968009931	0.05024454271	0.05200795803	0.05151171432	1.9250
Plate information
Plate	Repeat	Barcode	Measured height	Chamber temperature at start	Chamber temperature at end	Humidity at start	Humidity at end	Ambient temperature at start	Ambient temperature at end	Group	Label	ScanX	ScanY	Measinfo	Kinetics	Measurement date
1	1	=""	14.85	24.48	24.5	44.8	45	23.01	23.23	1	Lilly FRET(1)	0	0	De=1st Ex=Top Em=Top Wdw=1 (14)	0	23-07-23 12:39:51
Background information
Plate	Label	Result	Signal	Flashes/Time	Meastime	MeasInfo
1	Lilly FRET	0	96	20	00:00:00.000	De=1st Ex=Top Em=Top Wdw=1 (14)
1	Lilly FRET	0	71	5	00:00:00.000	De=2nd Ex=Top Em=Top Wdw=1 (142)
Results for Lilly FRET(1) - channel 1 window 1 (Counts)
	01	02	03	04	05	06	07	08	09	10	11	12	13	14	15	16	17	18	19	20	21	22	23	24
A	156	5313	4273	3696	7689	4096	4643	5293	6078	5975	5271	6189	8893	5032	5660	8021	9658	4141	6052	4762	6891	5691	6967	2760
B	2506	4926	5170	4598	4245	5310	5346	4027	4925	5845	4741	5199	9576	5325	5017	4847	5714	5242	3967	6522	6237	5580	5614	76
C	137	4154	5234	4515	7889	5572	5039	4901	5468	4459	4212	6542	4665	5032	3854	4807	5592	6948	5745	5707	5690	7174	6389	2970
D	2377	7727	4414	4501	4353	3604	5736	5666	7143	4813	4034	4857	9935	5924	7267	5758	5026	4812	5964	7658	5261	6655	6330	59
E	133	4991	4241	4102	7833	4354	5651	5206	5075	4982	5042	5775	4353	5671	8123	5001	6801	4149	5777	5283	5998	5823	5306	2853
F	2513	4497	4993	4501	3944	6430	4556	5549	5928	3977	3926	5735	9601	5182	6154	5411	4252	6039	5672	5799	5847	4813	3901	89
G	152	3875	4844	4911	7740	5834	4155	6508	5480	5541	5842	5189	4750	6520	5666	5697	4635	6351	5039	5634	5705	5050	4961	2893
H	2650	5395	5112	4545	4446	4873	4551	5017	5211	3799	5633	6031	9745	4254	6008	5744	5356	6344	5170	5764	4900	5026	4120	88
I	120	4556	4790	4906	8544	4741	4977	4205	4476	5041	6380	5982	4656	5493	3921	4815	5342	5954	5829	6221	6268	5912	4613	2724
J	2609	5272	4251	4518	3887	4956	5499	4701	4860	8422	5836	5952	9388	5904	4400	4741	6001	4760	5147	5323	4870	5585	5462	82
K	136	4330	4246	5630	7952	6698	5287	5526	4518	5744	5305	6289	4704	4374	5794	5080	4252	5014	5509	5873	3782	8572	5420	2778
L	2571	4574	5776	5080	4215	5497	5351	4400	5155	5230	5181	4724	9409	5137	5709	5918	6662	5714	4321	5087	5536	4851	4780	79
M	139	3983	5288	4569	7307	4193	5212	5680	5188	4601	4916	4338	4841	5182	4599	6296	4340	5490	5222	6021	4782	6062	8878	2705
N	2510	4785	4054	4779	4238	5462	3523	6457	5049	5806	4649	7582	9404	5539	5577	5947	6037	6369	6071	5613	5911	4754	7130	70
O	128	4301	5602	4586	8121	5203	5154	5946	4738	3110	3979	5723	4724	6308	5401	6016	6445	6035	5963	5744	5077	6694	5153	2580
P	2467	5556	5171	6065	8459	5037	5133	6268	6779	6435	6757	6283	8649	6470	7605	6813	6737	7886	6401	6243	6431	6483	6585	77
Plate information
Plate	Repeat	Barcode	Measured height	Chamber temperature at start	Chamber temperature at end	Humidity at start	Humidity at end	Ambient temperature at start	Ambient temperature at end	Group	Label	ScanX	ScanY	Measinfo	Kinetics	Measurement date
1	1	=""	14.85	24.48	24.5	44.8	45	23.01	23.23	1	Lilly FRET(1)	0	0	De=2nd Ex=Top Em=Top Wdw=1 (142)	0	23-07-23 12:39:51
Background information
Plate	Label	Result	Signal	Flashes/Time	Meastime	MeasInfo
1	Lilly FRET	0	96	20	00:00:00.000	De=1st Ex=Top Em=Top Wdw=1 (14)
1	Lilly FRET	0	71	5	00:00:00.000	De=2nd Ex=Top Em=Top Wdw=1 (142)
Results for Lilly FRET(1) - channel 2 window 1 (Counts)
	01	02	03	04	05	06	07	08	09	10	11	12	13	14	15	16	17	18	19	20	21	22	23	24
A	145	136920	132224	134491	131003	132217	127733	135197	130601	134562	127302	136639	131120	128888	129857	129391	131959	126222	133291	132505	129170	131581	128165	130898
B	132607	130612	130861	134000	130325	134088	133168	132232	126528	132925	129029	134820	129300	128473	133763	126883	134516	134516	132307	134142	134586	131438	135379	44
C	128	138148	134699	135559	132910	121877	136008	129027	137570	137572	133221	136292	134509	136733	134518	130992	126586	131619	133151	123281	131659	131232	134748	134849
D	132852	129523	134148	126800	133858	132148	133694	131779	134157	126192	134409	126726	130805	129810	133058	132912	132760	132968	132767	132797	120180	133011	130721	55
E	121	135346	133246	135328	129653	134331	133482	134523	125936	132673	132269	135574	129656	127305	131152	124619	131188	122530	132159	121304	127282	129759	128546	133538
F	135117	125174	131380	130676	122944	127178	125065	131572	132046	132064	132643	133308	129299	133150	131801	130778	131361	130021	129499	131343	130222	131880	130122	39
G	123	140863	139249	135639	130765	135863	139448	131381	137744	138496	139524	131557	139238	135676	138813	134496	137392	133656	123643	130687	133625	136690	136482	138395
H	138934	131777	136647	133817	137433	137471	134369	134787	136722	138379	136570	132950	135165	135043	136869	131789	134793	136401	134831	134176	130812	136472	128742	44
I	145	136933	136442	136895	132676	129948	135818	136686	134029	136004	133914	134001	133908	134213	134606	134860	134840	132894	122528	129961	130463	131451	132439	132845
J	135261	132009	129218	134050	125236	130214	132405	130270	130755	134021	133932	130847	128754	135076	133307	127684	133856	132545	133406	132864	125770	131228	128811	40
K	126	133214	134393	132566	130240	129391	133775	132860	134495	133505	132535	130507	131189	132220	133087	131790	130558	131324	127851	129189	129363	127648	128880	131147
L	132539	128514	130694	128882	130666	130944	130905	128472	131771	131892	131695	131208	129219	132531	131444	131928	131414	129808	131288	122418	129868	129662	126734	43
M	138	132484	132757	132948	130324	131094	123422	131443	132459	133321	132642	131754	130974	131640	132704	131440	130867	128523	126861	129211	129506	126861	128025	126478
N	132179	128992	130087	130161	129848	128707	130306	125494	131504	131882	129383	129162	127827	129312	131680	131432	130609	129002	129757	122723	127014	128112	126614	43
O	131	135030	134223	134684	131556	131452	130730	131183	133481	133401	130705	131866	132099	127325	131443	131590	130559	126643	129041	128385	128633	127727	128195	129377
P	133525	128942	129220	130290	129858	128588	129779	128182	130922	128502	129377	126780	129080	126952	128398	126547	129670	126468	128622	125664	127994	124654	127835	40
Basic assay information
Assay ID:				18974
Assay Started:				23-07-23 12:34:57
Assay Finished:				23-07-23 12:39:59
Assay Exported:				23-07-23 12:39:59
Protocol ID:				100202
Protocol Name:				Lilly FRET_384
Serial#:				="1040204"
Protocol information
Protocol:
Protocol name				Lilly FRET_384
Number of assay repeats				1
Start assay repeat each				N/A
Number of plate repeats				1
Start plate repeat each				N/A
Is label meas. height used				Yes
Height of measurement				Defined in label
Is gripper height used				No
Mode of measurement				By Columns bi-directional
Rotated plate				No
Soft move				No
Protocol notes
Plate type:
Name of the plate type				384 OptiPlate
Number of rows				16
Number of columns				24
Number of the wells in the plate				384
Height of the plate				14.35 mm
Coordinates of corners:
384 OptiPlate + Lilly FRET
12.1 mm x------------------------------------------------------- x 115.6 mm
9 mm 9 mm
12.1 mm x------------------------------------------------------- x 115.6 mm
76.5 mm 76.5 mm
Platemap:
Plate				1
Group				1
	01	02	03	04	05	06	07	08	09	10	11	12	13	14	15	16	17	18	19	20	21	22	23	24
A	-	-	-	-	-	-	-	-	-	-	-	-	-	-	-	-	-	-	-	-	-	-	-	-
B	-	-	-	-	-	-	-	-	-	-	-	-	-	-	-	-	-	-	-	-	-	-	-	-
C	-	-	-	-	-	-	-	-	-	-	-	-	-	-	-	-	-	-	-	-	-	-	-	-
D	-	-	-	-	-	-	-	-	-	-	-	-	-	-	-	-	-	-	-	-	-	-	-	-
E	-	-	-	-	-	-	-	-	-	-	-	-	-	-	-	-	-	-	-	-	-	-	-	-
F	-	-	-	-	-	-	-	-	-	-	-	-	-	-	-	-	-	-	-	-	-	-	-	-
G	-	-	-	-	-	-	-	-	-	-	-	-	-	-	-	-	-	-	-	-	-	-	-	-
H	-	-	-	-	-	-	-	-	-	-	-	-	-	-	-	-	-	-	-	-	-	-	-	-
I	-	-	-	-	-	-	-	-	-	-	-	-	-	-	-	-	-	-	-	-	-	-	-	-
J	-	-	-	-	-	-	-	-	-	-	-	-	-	-	-	-	-	-	-	-	-	-	-	-
K	-	-	-	-	-	-	-	-	-	-	-	-	-	-	-	-	-	-	-	-	-	-	-	-
L	-	-	-	-	-	-	-	-	-	-	-	-	-	-	-	-	-	-	-	-	-	-	-	-
M	-	-	-	-	-	-	-	-	-	-	-	-	-	-	-	-	-	-	-	-	-	-	-	-
N	-	-	-	-	-	-	-	-	-	-	-	-	-	-	-	-	-	-	-	-	-	-	-	-
O	-	-	-	-	-	-	-	-	-	-	-	-	-	-	-	-	-	-	-	-	-	-	-	-
P	-	-	-	-	-	-	-	-	-	-	-	-	-	-	-	-	-	-	-	-	-	-	-	-
- - Undefined
Calculations:
Plate				1
Formula index				Calc 1
Formula name				Label ratio
Formula				Label ratio where X = Lilly FRET(1) channel 1 window 1 Y = Lilly FRET(1) channel 2 window 1
Auto export parameters:
Export format				Plate2
Include basic assay information				Yes
Place assay information at				End of file
Include basic plate information				Yes
Place plate information at				Beginning of plate
Include protocol information				Yes
Protocol info level				Large
Include error and warning information				Yes
Include background information				Yes
Add plate number to the file name				Yes
Each plate to separate file				No
Field separator to use				System
File name format				<DefaultDataFolder>\<Date>\<ProtocolName>_<AssayID>.csv
Operations:
Plate 1
Group 1
Measurement
Label				Lilly FRET(1)
Labels:
Lilly FRET				6000025
Light source				Laser
Top mirror				LANCE/DELFIA Bias
Bottom mirror				N/A
Exc. filter				N/A
Using of excitation filter				Top
Ems. filter				APC 665
Using of emission filter				Top
2nd ems. filter				Europium 615
Using of 2nd emission filter				Top
Measurement height				7.3 mm
Cycle				16600
Delay				30
Number of flashes				20
Number of flashes for 2nd detector				5
Number of sequence windows				1
Total time of windows				500
Excitation light				100%
Reference excitation light				100%
Reference AD gain				4
Reference signal				323509
Last edited				13-06-14 09:17:06
Last edited by				EnVision
Factory preset				No
Filters:
APC 665				205
Filter type				Emission
Description				M665 CWL=665nm BW=7 5nm Tmin=75%
Used with				Luminescence DELFIA - Time-resolved Fluorescence Fluorescence Intensity LANCE - Time-resolved Fluorescence
Last edited				26-02-19 14:51:38
Last edited by				Installation
Factory preset				Yes
Europium 615				203
Filter type				Emission
Description				M615 CWL=615nm BW=8 5nm Tmin=80%
Used with				Luminescence DELFIA - Time-resolved Fluorescence Fluorescence Intensity LANCE - Time-resolved FluorescenceLuminescence Absorbance DELFIA - Time-resolved Fluorescence Fluorescence Intensity LANCE - Time-resolved Fluorescence
Last edited				26-02-19 14:51:38
Last edited by				Installation
Factory preset				Yes
Mirror modules:
LANCE/DELFIA Bias				445
Used by				Top
Dual				No
Bias				Yes
Description				D400
Used with				Luminescence DELFIA - Time-resolved Fluorescence Fluorescence Intensity LANCE - Time-resolved Fluorescence
Last edited				26-02-19 14:51:38
Last edited by				Installation
Factory preset				Yes
Instrument:
Serial number				1040204
Nickname				EnVision
Normalization:
Notifications for plate 1 repeat 1:
WARNING: Plate height defined in the plate editor does not match the actual plate height. Measured height is 14.85 mm. Plate editor height is 14.35 mm. The results may be affected.
Exported with EnVision Workstation version 1.14.3049.528
