## Supplementary material for "Genome-wide arrayed CRISPR activation screen for prion protein modulators": Plate_VII_A.csv

Plate information
Plate	Repeat	Barcode	Measured height	Chamber temperature at start	Chamber temperature at end	Humidity at start	Humidity at end	Ambient temperature at start	Ambient temperature at end	Formula	Measurement date
1	1	=""	N/A	N/A	N/A	N/A	N/A	N/A	N/A	Calc 1: Label ratio = X / Y where X = Lilly FRET(1) channel 1 window 1 Y = Lilly FRET(1) channel 2 window 1	23-07-23 12:11:56
Background information
Plate	Label	Result	Signal	Flashes/Time	Meastime	MeasInfo
1	Lilly FRET	0	76	20	00:00:00.000	De=1st Ex=Top Em=Top Wdw=1 (14)
1	Lilly FRET	0	53	5	00:00:00.000	De=2nd Ex=Top Em=Top Wdw=1 (142)
Calculated results: Calc 1: Label ratio = X / Y where X = Lilly FRET(1) channel 1 window 1 Y = Lilly FRET(1) channel 2 window 1
	01	02	03	04	05	06	07	08	09	10	11	12	13	14	15	16	17	18	19	20	21	22	23	24
A	0.8904109589	0.05058593028	0.03449761851	0.04187633665	0.05552293238	0.04235257461	0.04060109168	0.04145775016	0.0400904934	0.04063082374	0.03964482538	0.03541447659	0.06163778915	0.051372518	0.04040411783	0.04015875462	0.03686614539	0.04554277924	0.05726982537	0.03779688846	0.04832573145	0.04715353652	0.04955198184	0.02012612065
B	0.01863837156	0.04274387622	0.03746615643	0.04256498614	0.0324051903	0.03990197468	0.03882786067	0.03603190129	0.04526444713	0.04011898291	0.04125355067	0.03771569978	0.05914720151	0.0379269492	0.04085939997	0.03390083749	0.03385009874	0.0393947897	0.04589174529	0.038991133	0.0388428289	0.05097680098	0.0422794539	0.90647482014
C	0.63318777293	0.03587728791	0.03934165621	0.03583152793	0.05703567543	0.03837836214	0.04107922369	0.02844682786	0.04078909539	0.03804107898	0.04247092895	0.03844745783	0.03132494005	0.04344234451	0.04226496484	0.03800146472	0.04599671121	0.02908320636	0.03970436068	0.03545873865	0.0392755607	0.03425564822	0.04166478615	0.02123045314
D	0.01885961916	0.03938464752	0.03687572817	0.03050060452	0.02976028274	0.04602857839	0.03649104944	0.03716768752	0.0329503528	0.0544690116	0.03238359638	0.03991132475	0.05985780021	0.04322393425	0.03291610788	0.03800436882	0.03952665881	0.04393675877	0.03673705955	0.03869615394	0.03161485299	0.03099004576	0.04105778004	0.81081081081
E	0.85333333333	0.03574719677	0.02961201014	0.02762864706	0.05781196451	0.03517677373	0.04149421468	0.04501920809	0.03954989244	0.03286538916	0.04435990137	0.04430000531	0.03302195201	0.03553016371	0.033508477	0.03418051633	0.03966929554	0.04299558807	0.0390997506	0.03800524101	0.0423644185	0.04142129495	0.0424130995	0.02063542286
F	0.01836973304	0.03379977778	0.03120971986	0.0351702402	0.03147486954	0.0373947766	0.0407827331	0.03157160719	0.03367700209	0.02930014251	0.04324463415	0.03212595336	0.0583716036	0.0253876221	0.04090041909	0.03990953637	0.03195913123	0.03777447958	0.0361175662	0.03934314061	0.03934167255	0.03661797984	0.02967876832	0.88965517241
G	1.14049586777	0.03178548725	0.03301583169	0.03485102353	0.05759977668	0.03409984871	0.03897417243	0.03593605496	0.05561016402	0.03799709957	0.0327219112	0.04003392579	0.03125476334	0.04717806621	0.05086478101	0.0485277884	0.03902745511	0.03324845398	0.04205301863	0.04443443268	0.03104513546	0.02772702927	0.03743056332	0.02067016845
H	0.01884309472	0.04069617121	0.03231133879	0.05244903264	0.03074370192	0.03785551938	0.04100753878	0.03131637185	0.03909019958	0.03219323195	0.03370934662	0.05034595433	0.05806907013	0.04272292411	0.04883337607	0.04202788746	0.03598932168	0.03065455767	0.03114466658	0.03637016255	0.03524415483	0.03605900296	0.03624599392	0.77300613497
I	0.81081081081	0.03389162263	0.02818212278	0.03159259784	0.05714394256	0.03209431677	0.03931494642	0.02722898649	0.02555823778	0.02944043093	0.037927879	0.03525767261	0.03143720551	0.03954231616	0.04015461403	0.04321154105	0.05439403734	0.034682956	0.03573751645	0.03029946138	0.03592251557	0.03505877501	0.04036718935	0.02007376185
J	0.01889768626	0.04002780557	0.03371237965	0.06003753788	0.03134825882	0.03616331105	0.03524071767	0.04750560969	0.03996036477	0.05183334346	0.0346401255	0.0492177162	0.05938467956	0.03988610461	0.03513324983	0.0342319049	0.03591004479	0.03333026919	0.0384985855	0.04343611849	0.03562905397	0.03722283688	0.04312402146	0.72093023256
K	0.85616438356	0.04158718331	0.03865572855	0.04851342161	0.05786831541	0.03618687138	0.04078929233	0.03684710061	0.0422438623	0.05008211441	0.03586295229	0.03717362671	0.03119629874	0.03607915324	0.04834794594	0.03594064175	0.0386534635	0.0339442635	0.03523795029	0.03614410446	0.04113593652	0.03554908343	0.03997980101	0.02047728301
L	0.01826770938	0.04115977291	0.04683554293	0.03688861967	0.03175965002	0.03933623636	0.0381899117	0.04185811902	0.07392344498	0.03289028367	0.03865937642	0.04355262544	0.06005250664	0.02548382388	0.03063896715	0.02485597723	0.04181802354	0.02861724627	0.03717707844	0.03635839322	0.04189216588	0.0394602235	0.03695935473	0.80985915493
M	1.01652892562	0.03325108238	0.03623177469	0.03394253876	0.05693032326	0.03164913599	0.04661451057	0.04020841907	0.03783950617	0.05141626329	0.03908125054	0.03433112953	0.03198577023	0.05609200133	0.0370016071	0.03703355579	0.03993947609	0.04607646666	0.03569002827	0.03743616951	0.03785315613	0.03225578492	0.04483796821	0.01944711934
N	0.01832631787	0.03412532492	0.03590672722	0.03557564395	0.03103000532	0.03648600202	0.04655009264	0.03123472519	0.04000875705	0.04006736369	0.02919906265	0.03619496137	0.05305561803	0.03630061446	0.03942402331	0.04522645086	0.04336062544	0.0415073861	0.03541366188	0.03835844568	0.03396292354	0.03773072096	0.02884585277	0.76510067114
O	0.87333333333	0.03926216307	0.03841827529	0.02780940603	0.05859781579	0.02838670807	0.0409079996	0.03918643857	0.04211342898	0.03372214687	0.03320991989	0.04281378629	0.03114641893	0.03095079396	0.03672653453	0.03333796361	0.03615972759	0.0411850222	0.03437943666	0.04076208397	0.03733396584	0.03926518132	0.03825899122	0.01983593383
P	0.01800273806	0.04179394505	0.03995865536	0.04922218545	0.06214887915	0.04317290468	0.03559425843	0.03638537349	0.03729319548	0.0368271281	0.04191747158	0.04684431085	0.06017799124	0.04047005744	0.04374261367	0.0436297121	0.04132276578	0.04261755949	0.04480372461	0.03552347848	0.03630850383	0.03967018534	0.04532465471	0.98518518519
Plate information
Plate	Repeat	Barcode	Measured height	Chamber temperature at start	Chamber temperature at end	Humidity at start	Humidity at end	Ambient temperature at start	Ambient temperature at end	Group	Label	ScanX	ScanY	Measinfo	Kinetics	Measurement date
1	1	=""	14.85	24.53	24.5	44.5	44.7	23.41	23.43	1	Lilly FRET(1)	0	0	De=1st Ex=Top Em=Top Wdw=1 (14)	0	23-07-23 12:11:56
Background information
Plate	Label	Result	Signal	Flashes/Time	Meastime	MeasInfo
1	Lilly FRET	0	76	20	00:00:00.000	De=1st Ex=Top Em=Top Wdw=1 (14)
1	Lilly FRET	0	53	5	00:00:00.000	De=2nd Ex=Top Em=Top Wdw=1 (142)
Results for Lilly FRET(1) - channel 1 window 1 (Counts)
	01	02	03	04	05	06	07	08	09	10	11	12	13	14	15	16	17	18	19	20	21	22	23	24
A	130	6842	4563	5326	7186	5709	5482	5391	5015	5516	5014	4649	8239	6494	5271	5211	4762	6147	7320	4650	6516	6068	6332	2649
B	2540	5666	4954	5682	4263	4787	5210	4789	6061	5314	5330	5121	7632	4898	5498	4311	4594	5335	6007	4947	5266	6847	5534	126
C	145	4575	5395	4879	7602	5111	5571	3692	5533	5084	5778	5251	4180	5627	5722	5137	5958	3913	5372	4797	5222	4629	5539	2790
D	2485	5279	4716	4112	3604	6043	4874	4636	4385	7255	4036	5347	7779	5675	4418	5202	5331	5583	4944	4929	3902	4206	5490	120
E	128	4849	3797	3695	7591	4546	5494	5918	5258	4310	5865	5841	4394	4714	4445	4430	5206	5701	5158	4786	5515	5416	5398	2674
F	2451	4198	4092	4419	4011	4851	5302	3939	4426	3783	5714	3930	7461	3319	5231	5294	4204	4963	4414	5175	5180	4628	3946	129
G	138	4450	4565	4784	7841	4508	5357	4896	7581	5214	4483	5381	4306	6470	7017	6726	5342	4570	5787	5819	4281	3779	5020	2853
H	2606	5509	4226	7062	4076	4930	5309	4217	5259	4437	4602	6687	7733	5725	6666	5769	4678	4199	3890	4965	4581	4894	4784	126
I	120	4470	3785	4239	7521	4293	5250	3520	3388	3957	5098	4655	4130	5246	5350	5769	7152	4582	4725	3859	4701	4590	5123	2667
J	2456	5240	4447	7805	3978	4582	4441	6182	5162	6825	4615	6323	7688	5267	4684	4475	4586	4351	5076	5512	4658	4912	5674	124
K	125	5581	5122	6349	7366	4742	5327	4814	5544	6526	4704	4798	4012	4704	6314	4701	4973	4419	4399	4595	5319	4565	5067	2624
L	2413	5278	5935	4750	4109	4869	4710	5311	9270	4276	5013	5602	7640	3317	4013	3223	5284	3694	4749	4665	5372	5053	4793	115
M	123	4393	4801	4435	7240	4044	6006	5178	4904	6660	4999	4419	4100	7087	4835	4728	5068	5863	4519	4516	4822	4108	5540	2484
N	2412	4293	4578	4573	3967	4478	5854	3898	5117	5139	3763	4596	6605	4608	5087	5678	5513	5201	4346	4837	4276	4720	3685	114
O	131	5168	5089	3688	7544	3675	5282	5044	5483	4351	4162	5544	4050	3947	4740	4320	4630	5241	4383	5199	4722	4931	4853	2493
P	2367	5377	5103	6246	7954	5471	4533	4626	4772	4646	5390	5891	7668	5059	5626	5486	5292	5339	5620	4415	4598	4893	5710	133
Plate information
Plate	Repeat	Barcode	Measured height	Chamber temperature at start	Chamber temperature at end	Humidity at start	Humidity at end	Ambient temperature at start	Ambient temperature at end	Group	Label	ScanX	ScanY	Measinfo	Kinetics	Measurement date
1	1	=""	14.85	24.53	24.5	44.5	44.7	23.41	23.43	1	Lilly FRET(1)	0	0	De=2nd Ex=Top Em=Top Wdw=1 (142)	0	23-07-23 12:11:56
Background information
Plate	Label	Result	Signal	Flashes/Time	Meastime	MeasInfo
1	Lilly FRET	0	76	20	00:00:00.000	De=1st Ex=Top Em=Top Wdw=1 (14)
1	Lilly FRET	0	53	5	00:00:00.000	De=2nd Ex=Top Em=Top Wdw=1 (142)
Results for Lilly FRET(1) - channel 2 window 1 (Counts)
	01	02	03	04	05	06	07	08	09	10	11	12	13	14	15	16	17	18	19	20	21	22	23	24
A	146	135255	132270	127184	129424	134797	135021	130036	125092	135759	126473	131274	133668	126410	130457	129760	129170	134972	127816	123026	134835	128686	127785	131620
B	136278	132557	132226	133490	131553	119969	134182	132910	133902	132456	129201	135779	129034	129143	134559	127165	135716	135424	130895	126875	135572	134316	130891	139
C	229	127518	137132	136165	133285	133174	135616	129786	135649	133645	136046	136576	133440	129528	135384	135179	129531	134545	135300	135284	132958	135131	132942	131415
D	131763	134037	127889	134817	121101	131288	133567	124732	133079	133195	124631	133972	129958	131293	134220	136879	134871	127069	134578	127377	123423	135721	133714	148
E	150	135647	128225	133738	131305	129233	132404	131455	132946	131141	132214	131851	133063	132676	132653	129606	131235	132595	131919	125930	130180	130754	127272	129583
F	133426	124202	131113	125646	127435	129724	130006	124764	131425	129112	132132	122331	127819	130733	127896	132650	131543	131385	122212	131535	131667	126386	132957	145
G	121	140001	138267	137270	136129	132200	137450	136242	136324	137221	137003	134411	137771	137140	137954	138601	136878	137450	137612	130957	137896	136293	134115	138025
H	138300	135369	130790	134645	132580	130232	129464	134658	134535	137824	136520	132821	133169	134003	136505	137266	129983	136978	124901	136513	129979	135722	131987	163
I	148	131891	134305	134177	131615	133762	133537	129274	132560	134407	134413	132028	131373	132668	133235	133506	131485	132111	132214	127362	130865	130923	126910	132860
J	129963	130909	131910	130002	126897	126703	126019	130132	129178	131672	133227	128470	129461	132051	133321	130726	127708	130542	131849	126899	130736	131962	131574	172
K	146	134200	132503	130871	127289	131042	130598	130648	131238	130306	131166	129070	128605	130380	130595	130799	128656	130184	124837	127130	129303	128414	126739	128142
L	132091	128232	126720	128766	129378	123779	123331	126881	125400	130008	129671	128626	127222	130161	130977	129667	126357	129083	127740	128306	128234	128053	129683	142
M	121	132116	132508	130662	127173	127776	128844	128779	129600	129531	127913	128717	128182	126346	130670	127668	126892	127245	126618	120632	127387	127357	123556	127731
N	131614	125801	127497	128543	127844	122732	125757	124797	127897	128259	128874	126979	124492	126940	129033	125546	127143	125303	122721	126100	125902	125097	127748	149
O	150	131628	132463	132617	128742	129462	129119	128718	130196	129025	125324	129491	130031	127525	129062	129582	128043	127255	127489	127545	126480	125582	126846	125681
P	131480	128655	127707	126894	127983	126723	127352	127139	127959	126157	128586	125757	127422	125006	128616	125740	128065	125277	125436	124284	126637	123342	125980	135
Basic assay information
Assay ID:				18969
Assay Started:				23-07-23 12:07:01
Assay Finished:				23-07-23 12:12:04
Assay Exported:				23-07-23 12:12:04
Protocol ID:				100202
Protocol Name:				Lilly FRET_384
Serial#:				="1040204"
Protocol information
Protocol:
Protocol name				Lilly FRET_384
Number of assay repeats				1
Start assay repeat each				N/A
Number of plate repeats				1
Start plate repeat each				N/A
Is label meas. height used				Yes
Height of measurement				Defined in label
Is gripper height used				No
Mode of measurement				By Columns bi-directional
Rotated plate				No
Soft move				No
Protocol notes
Plate type:
Name of the plate type				384 OptiPlate
Number of rows				16
Number of columns				24
Number of the wells in the plate				384
Height of the plate				14.35 mm
Coordinates of corners:
384 OptiPlate + Lilly FRET
12.1 mm x------------------------------------------------------- x 115.6 mm
9 mm 9 mm
12.1 mm x------------------------------------------------------- x 115.6 mm
76.5 mm 76.5 mm
Platemap:
Plate				1
Group				1
	01	02	03	04	05	06	07	08	09	10	11	12	13	14	15	16	17	18	19	20	21	22	23	24
A	-	-	-	-	-	-	-	-	-	-	-	-	-	-	-	-	-	-	-	-	-	-	-	-
B	-	-	-	-	-	-	-	-	-	-	-	-	-	-	-	-	-	-	-	-	-	-	-	-
C	-	-	-	-	-	-	-	-	-	-	-	-	-	-	-	-	-	-	-	-	-	-	-	-
D	-	-	-	-	-	-	-	-	-	-	-	-	-	-	-	-	-	-	-	-	-	-	-	-
E	-	-	-	-	-	-	-	-	-	-	-	-	-	-	-	-	-	-	-	-	-	-	-	-
F	-	-	-	-	-	-	-	-	-	-	-	-	-	-	-	-	-	-	-	-	-	-	-	-
G	-	-	-	-	-	-	-	-	-	-	-	-	-	-	-	-	-	-	-	-	-	-	-	-
H	-	-	-	-	-	-	-	-	-	-	-	-	-	-	-	-	-	-	-	-	-	-	-	-
I	-	-	-	-	-	-	-	-	-	-	-	-	-	-	-	-	-	-	-	-	-	-	-	-
J	-	-	-	-	-	-	-	-	-	-	-	-	-	-	-	-	-	-	-	-	-	-	-	-
K	-	-	-	-	-	-	-	-	-	-	-	-	-	-	-	-	-	-	-	-	-	-	-	-
L	-	-	-	-	-	-	-	-	-	-	-	-	-	-	-	-	-	-	-	-	-	-	-	-
M	-	-	-	-	-	-	-	-	-	-	-	-	-	-	-	-	-	-	-	-	-	-	-	-
N	-	-	-	-	-	-	-	-	-	-	-	-	-	-	-	-	-	-	-	-	-	-	-	-
O	-	-	-	-	-	-	-	-	-	-	-	-	-	-	-	-	-	-	-	-	-	-	-	-
P	-	-	-	-	-	-	-	-	-	-	-	-	-	-	-	-	-	-	-	-	-	-	-	-
- - Undefined
Calculations:
Plate				1
Formula index				Calc 1
Formula name				Label ratio
Formula				Label ratio where X = Lilly FRET(1) channel 1 window 1 Y = Lilly FRET(1) channel 2 window 1
Auto export parameters:
Export format				Plate2
Include basic assay information				Yes
Place assay information at				End of file
Include basic plate information				Yes
Place plate information at				Beginning of plate
Include protocol information				Yes
Protocol info level				Large
Include error and warning information				Yes
Include background information				Yes
Add plate number to the file name				Yes
Each plate to separate file				No
Field separator to use				System
File name format				<DefaultDataFolder>\<Date>\<ProtocolName>_<AssayID>.csv
Operations:
Plate 1
Group 1
Measurement
Label				Lilly FRET(1)
Labels:
Lilly FRET				6000025
Light source				Laser
Top mirror				LANCE/DELFIA Bias
Bottom mirror				N/A
Exc. filter				N/A
Using of excitation filter				Top
Ems. filter				APC 665
Using of emission filter				Top
2nd ems. filter				Europium 615
Using of 2nd emission filter				Top
Measurement height				7.3 mm
Cycle				16600
Delay				30
Number of flashes				20
Number of flashes for 2nd detector				5
Number of sequence windows				1
Total time of windows				500
Excitation light				100%
Reference excitation light				100%
Reference AD gain				4
Reference signal				323509
Last edited				13-06-14 09:17:06
Last edited by				EnVision
Factory preset				No
Filters:
APC 665				205
Filter type				Emission
Description				M665 CWL=665nm BW=7 5nm Tmin=75%
Used with				Luminescence DELFIA - Time-resolved Fluorescence Fluorescence Intensity LANCE - Time-resolved Fluorescence
Last edited				26-02-19 14:51:38
Last edited by				Installation
Factory preset				Yes
Europium 615				203
Filter type				Emission
Description				M615 CWL=615nm BW=8 5nm Tmin=80%
Used with				Luminescence DELFIA - Time-resolved Fluorescence Fluorescence Intensity LANCE - Time-resolved FluorescenceLuminescence Absorbance DELFIA - Time-resolved Fluorescence Fluorescence Intensity LANCE - Time-resolved Fluorescence
Last edited				26-02-19 14:51:38
Last edited by				Installation
Factory preset				Yes
Mirror modules:
LANCE/DELFIA Bias				445
Used by				Top
Dual				No
Bias				Yes
Description				D400
Used with				Luminescence DELFIA - Time-resolved Fluorescence Fluorescence Intensity LANCE - Time-resolved Fluorescence
Last edited				26-02-19 14:51:38
Last edited by				Installation
Factory preset				Yes
Instrument:
Serial number				1040204
Nickname				EnVision
Normalization:
Notifications for plate 1 repeat 1:
WARNING: Plate height defined in the plate editor does not match the actual plate height. Measured height is 14.85 mm. Plate editor height is 14.35 mm. The results may be affected.
Exported with EnVision Workstation version 1.14.3049.528
