## Supplementary material for "Genome-wide arrayed CRISPR activation screen for prion protein modulators": Plate_VII_B.csv

Plate information
Plate	Repeat	Barcode	Measured height	Chamber temperature at start	Chamber temperature at end	Humidity at start	Humidity at end	Ambient temperature at start	Ambient temperature at end	Formula	Measurement date
1	1	=""	N/A	N/A	N/A	N/A	N/A	N/A	N/A	Calc 1: Label ratio = X / Y where X = Lilly FRET(1) channel 1 window 1 Y = Lilly FRET(1) channel 2 window 1	23-07-23 12:17:33
Background information
Plate	Label	Result	Signal	Flashes/Time	Meastime	MeasInfo
1	Lilly FRET	0	115	20	00:00:00.000	De=1st Ex=Top Em=Top Wdw=1 (14)
1	Lilly FRET	0	73	5	00:00:00.000	De=2nd Ex=Top Em=Top Wdw=1 (142)
Calculated results: Calc 1: Label ratio = X / Y where X = Lilly FRET(1) channel 1 window 1 Y = Lilly FRET(1) channel 2 window 1
	01	02	03	04	05	06	07	08	09	10	11	12	13	14	15	16	17	18	19	20	21	22	23	24
A	1.47222222222	0.06202952634	0.04233036728	0.04827799706	0.06637532795	0.05023559367	0.04997208466	0.05096336034	0.05249398724	0.05104886978	0.04992664695	0.04420814072	0.06973627708	0.06206698802	0.05050443753	0.04534010768	0.04217998942	0.05093086857	0.05983051503	0.04526947391	0.05723991311	0.05589519651	0.05948161191	0.02132008024
B	0.01875402622	0.0526102255	0.04681646567	0.04966305303	0.03455720392	0.04916577516	0.04467346336	0.03947510614	0.05443679934	0.04679319614	0.04807911978	0.04250181647	0.08139381578	0.04284040273	0.04836057224	0.0374238738	0.03741872609	0.0457510071	0.05546855	0.04638523666	0.04419067989	0.06200602529	0.04798006655	0.75939849624
C	1.16470588235	0.04262427017	0.04943475347	0.04142229798	0.08158847955	0.0426782397	0.0464154143	0.03370355353	0.04703158882	0.043712302	0.04997342243	0.04192565775	0.03497713509	0.0535233654	0.04724474166	0.04403858202	0.05374492307	0.03386060851	0.04639540576	0.03884599756	0.04610789907	0.03836941028	0.04756925513	0.02075901072
D	0.0187554256	0.04404527018	0.04229750988	0.03450211253	0.03472821398	0.05507259816	0.03990255314	0.04352273576	0.03560759044	0.05557068117	0.03896559348	0.04690598896	0.07402743564	0.0474557948	0.03538837012	0.04441930175	0.0427537626	0.04786499263	0.04165085883	0.04342431762	0.034986574	0.0355422308	0.04572724338	0.77500
E	1.41463414634	0.04084585665	0.03483922888	0.03072887114	0.07526791695	0.0402056273	0.04692998445	0.04975422163	0.04577525772	0.03677452956	0.05125660875	0.05182479031	0.03491857552	0.03701236706	0.03862376297	0.03918858367	0.04517632251	0.05054796755	0.04400987639	0.04397410114	0.04670518117	0.04501979759	0.04690497339	0.0216102909
F	0.01927057964	0.03773599002	0.03347614279	0.04019748419	0.03320662319	0.04298364381	0.04398841024	0.03541483482	0.03866708819	0.03144103485	0.04975559713	0.03567976368	0.07195777779	0.02700596446	0.04556923774	0.04554323658	0.03426774386	0.04128853897	0.03983207671	0.04446518349	0.04374418798	0.04245308782	0.03210283087	1.0234375
G	1.30337078652	0.0338322454	0.03627086409	0.03784856308	0.06756946031	0.03741471753	0.0418309839	0.03916904991	0.05910321118	0.04294164691	0.0357893018	0.04455612836	0.03316165951	0.05295604865	0.0548513986	0.04389655477	0.04317182531	0.03489836692	0.04682423345	0.05047796603	0.03421627171	0.02904907842	0.04244029915	0.02102227069
H	0.01822886717	0.04515404946	0.03469125152	0.05189238892	0.03183760846	0.03936465639	0.04496573373	0.03245379892	0.0412038589	0.03578523083	0.03598448538	0.05090400501	0.06765802737	0.04538832313	0.05190748323	0.04216181861	0.03936769292	0.03269919803	0.03527057079	0.03760586525	0.0386575083	0.03910426831	0.03884164388	1.27659574468
I	1.11650485437	0.03681085917	0.02907278049	0.0363665727	0.06443149984	0.03385395671	0.04186989154	0.02901431432	0.02745313242	0.03165553806	0.03887746695	0.03854401119	0.03375205623	0.04258364645	0.04326915952	0.04601384356	0.05674561234	0.03642473522	0.03698953456	0.03214667685	0.03922854594	0.04039623279	0.04433581759	0.02102952735
J	0.01811425917	0.04205879463	0.03642994098	0.06265968717	0.03209141423	0.03826784453	0.03662816616	0.04865979069	0.04299931392	0.05289862732	0.03497988882	0.04026453122	0.06375406517	0.04054738199	0.03716587875	0.03655227089	0.03946077084	0.03630871562	0.04144381913	0.04446738489	0.03798690683	0.03959527519	0.04767190733	0.79365079365
K	0.87248322148	0.04407408245	0.04122577778	0.04915558859	0.06161349875	0.03701080486	0.04102331557	0.03843103487	0.04540024792	0.05069224491	0.03970767173	0.03814447287	0.03280179099	0.03810310341	0.05020049936	0.03652419747	0.0398878728	0.03596380104	0.03660408825	0.03804318457	0.04693797646	0.03852225841	0.04331178402	0.02005016376
L	0.0183459983	0.04204657115	0.04788809822	0.03664325043	0.03307010401	0.04016697364	0.03922253628	0.04342524272	0.07289377864	0.03365829252	0.03835142914	0.03880897404	0.06285387609	0.02613208414	0.03147220305	0.0253518537	0.04345071336	0.03102528692	0.03865071583	0.04020782625	0.04537402707	0.04185536098	0.03908168307	0.79365079365
M	0.88732394366	0.03451283887	0.03779768742	0.03756799465	0.05856979121	0.03276375364	0.0471651009	0.0416314032	0.0402425788	0.05260053092	0.03963711642	0.03583418927	0.03185380175	0.06146779041	0.03992594321	0.03951565903	0.04283036768	0.03712424154	0.0350564928	0.03843128788	0.04040325947	0.03606499252	0.04977271647	0.02097994644
N	0.01870341191	0.03542862483	0.03644820296	0.03666774626	0.03209023242	0.0379407256	0.04689185176	0.03243850457	0.04060456374	0.04070207062	0.03068890478	0.03819123359	0.05892944192	0.03848117323	0.04103544075	0.04679841162	0.0431088099	0.043723807	0.03563789556	0.03910914497	0.03655686103	0.03932150517	0.02861860634	0.91729323308
O	0.89932885906	0.03916664806	0.03955039971	0.02811226969	0.05802671275	0.03031016286	0.04136225266	0.03825939272	0.03978591889	0.03490318494	0.03385875481	0.04457728699	0.03226440929	0.03094666247	0.03789810624	0.03481873976	0.03640750588	0.04386283682	0.03658394591	0.04323064975	0.03885488435	0.04234393037	0.04167052719	0.02125522371
P	0.01816889588	0.04438008827	0.04103443726	0.0505453495	0.06346968652	0.04622356022	0.03810594896	0.03722471253	0.03609258533	0.03812761588	0.04246775184	0.04738435542	0.06289973701	0.03967365856	0.04593020576	0.04597287616	0.04288192437	0.04687388126	0.04753868886	0.0369187552	0.03916248711	0.04055237029	0.04590475749	0.88888888889
Plate information
Plate	Repeat	Barcode	Measured height	Chamber temperature at start	Chamber temperature at end	Humidity at start	Humidity at end	Ambient temperature at start	Ambient temperature at end	Group	Label	ScanX	ScanY	Measinfo	Kinetics	Measurement date
1	1	=""	14.85	24.48	24.5	44.8	45.1	23.11	22.94	1	Lilly FRET(1)	0	0	De=1st Ex=Top Em=Top Wdw=1 (14)	0	23-07-23 12:17:33
Background information
Plate	Label	Result	Signal	Flashes/Time	Meastime	MeasInfo
1	Lilly FRET	0	115	20	00:00:00.000	De=1st Ex=Top Em=Top Wdw=1 (14)
1	Lilly FRET	0	73	5	00:00:00.000	De=2nd Ex=Top Em=Top Wdw=1 (142)
Results for Lilly FRET(1) - channel 1 window 1 (Counts)
	01	02	03	04	05	06	07	08	09	10	11	12	13	14	15	16	17	18	19	20	21	22	23	24
A	106	8710	5780	6238	8779	6866	6892	6536	7028	7028	6432	5891	9419	8009	6658	5979	5502	6965	7731	5915	7431	7296	7736	2827
B	2591	7132	6386	6441	4738	6480	6047	5114	7342	6319	6524	5791	10495	5557	6646	4830	5145	6201	7367	6128	6033	8418	6316	101
C	99	5614	6861	5735	11082	5330	6350	4655	6420	5660	6581	5767	4811	7139	6323	6045	7053	4613	6350	5258	6021	5222	6369	2764
D	2463	6005	5512	4426	4669	7127	5356	5829	4708	7552	5111	6362	9406	6409	4669	6046	5778	6237	5599	5810	4430	4825	6090	93
E	116	5561	4762	4170	9889	5420	6308	6650	6079	4872	6767	6951	4683	5001	5183	5160	6030	6817	5579	5379	6128	5992	6284	2866
F	2532	5051	4446	4934	4394	5524	5511	4511	5137	4166	6596	4614	9353	3500	6032	6022	4424	5496	5209	5908	5786	5441	4036	131
G	116	4618	5111	5322	9166	5122	5834	5451	8080	5960	4822	6197	4636	7310	7530	5968	5960	4821	6197	6796	4733	4000	5879	2930
H	2536	6236	4745	6998	4194	5259	5787	4450	5531	4954	4880	6988	8672	6262	7112	5705	5327	4481	4758	4760	5144	5354	5184	120
I	115	4979	3983	4954	8694	4619	5640	3912	3702	4281	5238	5069	4514	5712	5839	6189	7624	4856	4874	4208	5144	5383	5705	2836
J	2379	5564	4845	8044	4193	5038	4519	6421	5578	7006	4644	5370	8312	5286	5000	4795	5026	4760	5339	5729	4996	5236	6313	100
K	130	5847	5474	6482	8110	4912	5428	5088	6043	6770	5254	4951	4293	5029	6635	4806	5208	4741	4697	4928	6114	5051	5554	2614
L	2436	5520	6272	4825	4305	4994	4940	5591	9289	4440	5037	4975	8026	3414	4196	3309	5692	3909	4927	5154	5917	5416	5141	100
M	126	4629	4936	4945	7563	4226	6140	5411	5302	6955	5208	4675	4199	7935	5305	5153	5553	4809	4530	4984	5226	4679	6285	2695
N	2469	4549	4741	4755	4225	4752	6000	4216	5228	5329	3991	4956	7495	4975	5347	6034	5545	5613	4382	4880	4692	5042	3709	122
O	134	5262	5264	3761	7655	3992	5435	5001	5278	4629	4324	5809	4265	4033	4949	4567	4738	5673	4713	5511	5053	5429	5397	2772
P	2403	5762	5287	6474	8194	5896	4913	4775	4692	4901	5531	6057	8084	4999	5978	5878	5562	5892	6113	4705	5052	5142	5937	128
Plate information
Plate	Repeat	Barcode	Measured height	Chamber temperature at start	Chamber temperature at end	Humidity at start	Humidity at end	Ambient temperature at start	Ambient temperature at end	Group	Label	ScanX	ScanY	Measinfo	Kinetics	Measurement date
1	1	=""	14.85	24.48	24.5	44.8	45.1	23.11	22.94	1	Lilly FRET(1)	0	0	De=2nd Ex=Top Em=Top Wdw=1 (142)	0	23-07-23 12:17:33
Background information
Plate	Label	Result	Signal	Flashes/Time	Meastime	MeasInfo
1	Lilly FRET	0	115	20	00:00:00.000	De=1st Ex=Top Em=Top Wdw=1 (14)
1	Lilly FRET	0	73	5	00:00:00.000	De=2nd Ex=Top Em=Top Wdw=1 (142)
Results for Lilly FRET(1) - channel 2 window 1 (Counts)
	01	02	03	04	05	06	07	08	09	10	11	12	13	14	15	16	17	18	19	20	21	22	23	24
A	72	140417	136545	129210	132263	136676	137917	128249	133882	137672	128829	133256	135066	129038	131830	131870	130441	136754	129215	130662	129822	130530	130057	132598
B	138157	135563	136405	129694	137106	131799	135360	129550	134872	135041	135693	136253	128941	129714	137426	129062	137498	135538	132814	132111	136522	135761	131638	133
C	85	131709	138789	138452	135828	124888	136808	138116	136504	129483	131690	137553	137547	133381	133835	137266	131231	136235	136867	135355	130585	136098	133889	133147
D	131322	136337	130315	128282	134444	129411	134227	133930	132219	135899	131167	135633	127061	135052	131936	136112	135146	130304	134427	133796	126620	135754	133181	120
E	82	136146	136685	135703	131384	134807	134413	133657	132801	132483	132022	134125	134112	135117	134192	131671	133477	134862	126767	122322	131206	133097	133973	132622
F	131392	133851	132811	122744	132323	128514	125283	127376	132852	132502	132568	129317	129979	129601	132370	132226	129101	133112	130774	132868	132269	128165	125721	128
G	89	136497	140912	140613	135653	136898	139466	139166	136710	138793	134733	139083	139800	138039	137280	135956	138053	138144	132346	134633	138326	137698	138524	139376
H	139120	138105	136778	134856	131731	133597	128698	137118	134235	138437	135614	137278	128174	137965	137013	135312	135314	137037	134900	126576	133066	136916	133465	94
I	103	135259	137001	136224	134934	136439	134703	134830	134848	135237	134731	131512	133740	134136	134946	134503	134354	133316	131767	130900	131129	133255	128677	134858
J	131333	132291	132995	128376	130658	131651	123375	131957	129723	132442	132762	133368	130376	130366	134532	131182	127367	131098	128825	128836	131519	132238	132426	126
K	149	132663	132781	131867	131627	132718	132315	132393	133105	133551	132317	129796	130877	131984	132170	131584	130566	131827	128319	129537	130257	131119	128233	130373
L	132781	131283	130972	131675	130178	124331	125948	128750	127432	131914	131338	128192	127693	130644	133324	130523	130999	125994	127475	128184	130405	129398	131545	126
M	142	134124	130590	131628	129128	128984	130181	129974	131751	132223	131392	130462	131821	129092	132871	130404	129651	129538	129220	129686	129346	129738	126274	128456
N	132008	128399	130075	129678	131660	125248	127954	129969	128754	130927	130047	129768	127186	129284	130302	128936	128628	128374	122959	124779	128348	128225	129601	133
O	149	134349	133096	133785	131922	131705	131400	130713	132660	132624	127707	130313	132189	130321	130587	131165	130138	129335	128827	127479	130048	128212	129516	130415
P	132259	129833	128843	128083	129101	127554	128930	128275	129999	128542	130240	127827	128522	126003	130154	127858	129705	125699	128590	127442	129001	126799	129333	144
Basic assay information
Assay ID:				18970
Assay Started:				23-07-23 12:12:38
Assay Finished:				23-07-23 12:17:41
Assay Exported:				23-07-23 12:17:41
Protocol ID:				100202
Protocol Name:				Lilly FRET_384
Serial#:				="1040204"
Protocol information
Protocol:
Protocol name				Lilly FRET_384
Number of assay repeats				1
Start assay repeat each				N/A
Number of plate repeats				1
Start plate repeat each				N/A
Is label meas. height used				Yes
Height of measurement				Defined in label
Is gripper height used				No
Mode of measurement				By Columns bi-directional
Rotated plate				No
Soft move				No
Protocol notes
Plate type:
Name of the plate type				384 OptiPlate
Number of rows				16
Number of columns				24
Number of the wells in the plate				384
Height of the plate				14.35 mm
Coordinates of corners:
384 OptiPlate + Lilly FRET
12.1 mm x------------------------------------------------------- x 115.6 mm
9 mm 9 mm
12.1 mm x------------------------------------------------------- x 115.6 mm
76.5 mm 76.5 mm
Platemap:
Plate				1
Group				1
	01	02	03	04	05	06	07	08	09	10	11	12	13	14	15	16	17	18	19	20	21	22	23	24
A	-	-	-	-	-	-	-	-	-	-	-	-	-	-	-	-	-	-	-	-	-	-	-	-
B	-	-	-	-	-	-	-	-	-	-	-	-	-	-	-	-	-	-	-	-	-	-	-	-
C	-	-	-	-	-	-	-	-	-	-	-	-	-	-	-	-	-	-	-	-	-	-	-	-
D	-	-	-	-	-	-	-	-	-	-	-	-	-	-	-	-	-	-	-	-	-	-	-	-
E	-	-	-	-	-	-	-	-	-	-	-	-	-	-	-	-	-	-	-	-	-	-	-	-
F	-	-	-	-	-	-	-	-	-	-	-	-	-	-	-	-	-	-	-	-	-	-	-	-
G	-	-	-	-	-	-	-	-	-	-	-	-	-	-	-	-	-	-	-	-	-	-	-	-
H	-	-	-	-	-	-	-	-	-	-	-	-	-	-	-	-	-	-	-	-	-	-	-	-
I	-	-	-	-	-	-	-	-	-	-	-	-	-	-	-	-	-	-	-	-	-	-	-	-
J	-	-	-	-	-	-	-	-	-	-	-	-	-	-	-	-	-	-	-	-	-	-	-	-
K	-	-	-	-	-	-	-	-	-	-	-	-	-	-	-	-	-	-	-	-	-	-	-	-
L	-	-	-	-	-	-	-	-	-	-	-	-	-	-	-	-	-	-	-	-	-	-	-	-
M	-	-	-	-	-	-	-	-	-	-	-	-	-	-	-	-	-	-	-	-	-	-	-	-
N	-	-	-	-	-	-	-	-	-	-	-	-	-	-	-	-	-	-	-	-	-	-	-	-
O	-	-	-	-	-	-	-	-	-	-	-	-	-	-	-	-	-	-	-	-	-	-	-	-
P	-	-	-	-	-	-	-	-	-	-	-	-	-	-	-	-	-	-	-	-	-	-	-	-
- - Undefined
Calculations:
Plate				1
Formula index				Calc 1
Formula name				Label ratio
Formula				Label ratio where X = Lilly FRET(1) channel 1 window 1 Y = Lilly FRET(1) channel 2 window 1
Auto export parameters:
Export format				Plate2
Include basic assay information				Yes
Place assay information at				End of file
Include basic plate information				Yes
Place plate information at				Beginning of plate
Include protocol information				Yes
Protocol info level				Large
Include error and warning information				Yes
Include background information				Yes
Add plate number to the file name				Yes
Each plate to separate file				No
Field separator to use				System
File name format				<DefaultDataFolder>\<Date>\<ProtocolName>_<AssayID>.csv
Operations:
Plate 1
Group 1
Measurement
Label				Lilly FRET(1)
Labels:
Lilly FRET				6000025
Light source				Laser
Top mirror				LANCE/DELFIA Bias
Bottom mirror				N/A
Exc. filter				N/A
Using of excitation filter				Top
Ems. filter				APC 665
Using of emission filter				Top
2nd ems. filter				Europium 615
Using of 2nd emission filter				Top
Measurement height				7.3 mm
Cycle				16600
Delay				30
Number of flashes				20
Number of flashes for 2nd detector				5
Number of sequence windows				1
Total time of windows				500
Excitation light				100%
Reference excitation light				100%
Reference AD gain				4
Reference signal				323509
Last edited				13-06-14 09:17:06
Last edited by				EnVision
Factory preset				No
Filters:
APC 665				205
Filter type				Emission
Description				M665 CWL=665nm BW=7 5nm Tmin=75%
Used with				Luminescence DELFIA - Time-resolved Fluorescence Fluorescence Intensity LANCE - Time-resolved Fluorescence
Last edited				26-02-19 14:51:38
Last edited by				Installation
Factory preset				Yes
Europium 615				203
Filter type				Emission
Description				M615 CWL=615nm BW=8 5nm Tmin=80%
Used with				Luminescence DELFIA - Time-resolved Fluorescence Fluorescence Intensity LANCE - Time-resolved FluorescenceLuminescence Absorbance DELFIA - Time-resolved Fluorescence Fluorescence Intensity LANCE - Time-resolved Fluorescence
Last edited				26-02-19 14:51:38
Last edited by				Installation
Factory preset				Yes
Mirror modules:
LANCE/DELFIA Bias				445
Used by				Top
Dual				No
Bias				Yes
Description				D400
Used with				Luminescence DELFIA - Time-resolved Fluorescence Fluorescence Intensity LANCE - Time-resolved Fluorescence
Last edited				26-02-19 14:51:38
Last edited by				Installation
Factory preset				Yes
Instrument:
Serial number				1040204
Nickname				EnVision
Normalization:
Notifications for plate 1 repeat 1:
WARNING: Plate height defined in the plate editor does not match the actual plate height. Measured height is 14.85 mm. Plate editor height is 14.35 mm. The results may be affected.
Exported with EnVision Workstation version 1.14.3049.528
