## Supplementary material for "Genome-wide arrayed CRISPR activation screen for prion protein modulators": Plate_VIII_A.csv

Plate information
Plate	Repeat	Barcode	Measured height	Chamber temperature at start	Chamber temperature at end	Humidity at start	Humidity at end	Ambient temperature at start	Ambient temperature at end	Formula	Measurement date
1	1	=""	N/A	N/A	N/A	N/A	N/A	N/A	N/A	Calc 1: Label ratio = X / Y where X = Lilly FRET(1) channel 1 window 1 Y = Lilly FRET(1) channel 2 window 1	23-07-23 12:23:02
Background information
Plate	Label	Result	Signal	Flashes/Time	Meastime	MeasInfo
1	Lilly FRET	0	116	20	00:00:00.000	De=1st Ex=Top Em=Top Wdw=1 (14)
1	Lilly FRET	0	55	5	00:00:00.000	De=2nd Ex=Top Em=Top Wdw=1 (142)
Calculated results: Calc 1: Label ratio = X / Y where X = Lilly FRET(1) channel 1 window 1 Y = Lilly FRET(1) channel 2 window 1
	01	02	03	04	05	06	07	08	09	10	11	12	13	14	15	16	17	18	19	20	21	22	23	24
A	1.0000	0.03169216198	0.03435199809	0.03873904122	0.05040291926	0.04090431285	0.04394817726	0.03440827258	0.03578198872	0.03847765825	0.0424241472	0.03619912759	0.05729522249	0.05001740745	0.03956082525	0.04019109262	0.03745489359	0.04140214216	0.03912754159	0.04418162045	0.03409203553	0.04409761591	0.0395347227	0.02077924033
B	0.01829268293	0.03729724845	0.02978394373	0.03174054658	0.03008942119	0.03453696054	0.03518979096	0.0315282011	0.02619049493	0.02589610789	0.03293123787	0.03569475335	0.05575731849	0.03037845619	0.03113671388	0.03677945493	0.03254911257	0.03386477622	0.03662739853	0.03250970494	0.03473367188	0.0372998857	0.0377295298	0.87857142857
C	1.11510791367	0.03283183606	0.03226750996	0.03245339013	0.05263235707	0.031220319	0.0309637363	0.03910828025	0.03152947965	0.04307840885	0.03680149177	0.04755565958	0.03287167871	0.03724153183	0.02898265845	0.02862836776	0.05201203682	0.03400484762	0.03135942214	0.03385416667	0.033554969	0.03314244488	0.0358973231	0.02157344206
D	0.01937987372	0.02894266935	0.033627421	0.03135910273	0.03067317131	0.0306876666	0.03465672947	0.03413662056	0.04251272336	0.03681146922	0.03870080066	0.03324389815	0.0573439035	0.03092299893	0.03653561927	0.02351432555	0.03449272141	0.03083602689	0.03814689799	0.03533605262	0.0359001081	0.03715181701	0.03170180835	0.75167785235
E	0.99242424242	0.03457859406	0.02707989577	0.0313281083	0.0548293255	0.03813343785	0.03659348956	0.03658497363	0.03492851379	0.03808085765	0.0365063423	0.03188481093	0.03105154988	0.03907381741	0.04085761424	0.03506619721	0.04296718195	0.03442614228	0.04249020393	0.04051661204	0.03642279255	0.040523557	0.03526463804	0.02060375892
F	0.01990366331	0.03746314478	0.03288056419	0.0370104117	0.03081262066	0.03453133328	0.03029073394	0.03628901691	0.03909117743	0.03464768491	0.02624454976	0.04705607195	0.05806768551	0.04352344183	0.04038055452	0.03908184279	0.03957765564	0.04542012468	0.03665345821	0.0353295026	0.03226099394	0.03088800175	0.02606286661	1.12280701754
G	0.94230769231	0.0282100731	0.0327767162	0.0286095056	0.05356018116	0.02959525492	0.03615149753	0.04944252269	0.02931279499	0.02864211696	0.04051956004	0.02690305697	0.03104193176	0.02719257064	0.04280113579	0.04389254411	0.03288910802	0.03830199115	0.03613176627	0.03589397518	0.0331952053	0.03712068058	0.03495185056	0.02122301635
H	0.01947409269	0.03173149485	0.03148120963	0.03577408481	0.03059643687	0.04593445267	0.03722380731	0.03827053591	0.03726694609	0.03812638525	0.03601651787	0.04827249829	0.0561841953	0.026855221	0.03358629884	0.03637946301	0.04192800257	0.0374480191	0.02783800442	0.04699394637	0.03717656012	0.03675986481	0.03204558684	0.95041322314
I	0.99270072993	0.02533728929	0.03386723343	0.03402600648	0.05527885059	0.04181239071	0.03329471579	0.03270253061	0.02481787968	0.03572532795	0.03376170288	0.02895363753	0.03289837526	0.03554906438	0.03795449006	0.03671954301	0.03559928712	0.03889162655	0.03302848818	0.03426649138	0.04261018509	0.03040876995	0.02839871077	0.02106440139
J	0.01951757327	0.03484228686	0.03195708865	0.03323704843	0.03160241971	0.03608911525	0.03478032492	0.03380773464	0.03740696315	0.03849928622	0.03628030179	0.03931453128	0.0543302808	0.03987785433	0.02895118081	0.04141830393	0.03236436127	0.04223808156	0.03799529447	0.03861657166	0.03302332482	0.03034502284	0.03682452287	0.80152671756
K	1.0000	0.03564410968	0.02896555807	0.03456664064	0.05057798841	0.03606149759	0.04456510374	0.03315921813	0.02878123712	0.03795401682	0.03474398187	0.03504616499	0.03331676158	0.04253623624	0.04213426214	0.03029752304	0.03996387792	0.03324414968	0.03367777683	0.03140663285	0.02944687925	0.03383521731	0.038935756	0.02051931504
L	0.0187017048	0.03045543231	0.03431975112	0.03020088371	0.03114932654	0.02464435528	0.03871158841	0.03532284277	0.02809293905	0.03032140237	0.04102772877	0.04167797254	0.05821920508	0.02667611132	0.03721670697	0.04383884455	0.03670084694	0.04504332557	0.04189630344	0.03472289624	0.029511718	0.04008621344	0.04151846838	0.77852348993
M	0.82876712329	0.02667351557	0.03172322483	0.0265123282	0.05329739333	0.03333057833	0.04061752624	0.03685848172	0.03354982399	0.02835792155	0.04499349609	0.0526275658	0.03349950903	0.0371962394	0.04076156594	0.04607023348	0.0316368949	0.04970614984	0.03925446109	0.0365001413	0.03931037113	0.03869702331	0.03061701166	0.01991231275
N	0.01903389588	0.03237944882	0.03434949319	0.03735535676	0.03280490318	0.03602139726	0.02964038281	0.03190067879	0.03913832676	0.03880385016	0.03798944397	0.03590688993	0.05795068425	0.04093807233	0.03466195262	0.03486577513	0.04054908473	0.03279485483	0.04129292867	0.03243073302	0.04151665079	0.03486993997	0.04242963233	1.13684210526
O	0.89763779528	0.02534650829	0.02247149442	0.02946491652	0.05486337143	0.0464010155	0.03886183302	0.04484742201	0.04153227	0.03491915215	0.0399017756	0.04022074855	0.03333358241	0.03901461482	0.03765078591	0.03235616562	0.02969544675	0.03468358898	0.03620970719	0.03685747932	0.03702537962	0.03922951876	0.04292979734	0.020366985
P	0.01799487792	0.0479600447	0.05087516385	0.04913519891	0.06267196576	0.03691898866	0.03622308871	0.03169590463	0.04160992586	0.06629046212	0.03888732061	0.05136957012	0.06126815997	0.04483762458	0.04234478259	0.04055088579	0.0414772597	0.0449188487	0.04097978951	0.03170596804	0.04623434815	0.04410021277	0.04895984296	1.20560747664
Plate information
Plate	Repeat	Barcode	Measured height	Chamber temperature at start	Chamber temperature at end	Humidity at start	Humidity at end	Ambient temperature at start	Ambient temperature at end	Group	Label	ScanX	ScanY	Measinfo	Kinetics	Measurement date
1	1	=""	14.9	24.48	24.5	45.1	44.7	22.82	23.43	1	Lilly FRET(1)	0	0	De=1st Ex=Top Em=Top Wdw=1 (14)	0	23-07-23 12:23:02
Background information
Plate	Label	Result	Signal	Flashes/Time	Meastime	MeasInfo
1	Lilly FRET	0	116	20	00:00:00.000	De=1st Ex=Top Em=Top Wdw=1 (14)
1	Lilly FRET	0	55	5	00:00:00.000	De=2nd Ex=Top Em=Top Wdw=1 (142)
Results for Lilly FRET(1) - channel 1 window 1 (Counts)
	01	02	03	04	05	06	07	08	09	10	11	12	13	14	15	16	17	18	19	20	21	22	23	24
A	140	4417	4611	5192	6630	5370	5648	4715	4700	5233	5400	5029	7553	6465	5185	5216	5086	5315	5292	5850	4471	5795	5139	2761
B	2454	4953	4006	4317	4085	4724	4754	4179	3328	3535	4327	4895	7093	4052	4243	4749	4394	4605	4984	4405	4740	4993	5182	123
C	155	4550	4408	4068	7120	3813	4259	5219	4153	5888	4855	6502	4455	5052	3981	3735	7052	4279	4272	4082	4335	4410	4896	2873
D	2612	3809	4509	4015	4156	4156	4678	4608	5722	4781	5288	4349	7530	4087	4944	3154	4656	4169	5176	4808	4616	5035	4267	112
E	131	4703	3627	4249	7294	4573	4944	4550	4588	5044	4907	4296	4034	4990	5473	4402	5673	4529	5411	5217	4601	5288	4602	2756
F	2690	4930	4350	4582	4086	4535	4031	4819	5165	4629	3461	6237	7565	5738	5297	5067	5199	5938	4884	4722	4263	4093	3368	128
G	147	3774	4597	3950	7143	3852	4973	6532	3981	3994	5559	3742	4196	3707	5939	5864	4536	5263	4553	4787	4478	5079	4820	2916
H	2735	4331	4289	4850	4029	6265	5049	5171	5157	5281	4954	6631	7284	3705	4585	4848	5749	5160	3839	6451	4885	5025	4184	115
I	136	3433	4637	4629	7314	5356	4512	4417	3308	4853	4587	3950	4402	4795	5139	4956	4754	5130	4081	4431	5647	4061	3824	2807
J	2620	4625	4093	4430	4195	4790	4635	4454	4865	5178	4876	5233	6799	5302	3777	5538	4351	5587	5087	5135	4229	4073	4762	105
K	125	4789	3914	4604	6318	4670	5967	4431	3841	5091	4646	4646	4423	5658	5613	4001	5222	4411	4364	4217	3897	4436	5100	2641
L	2488	3918	4523	3978	4061	3243	5097	4586	3724	4051	5442	5376	7384	3540	4956	5767	4771	5900	5557	4293	3847	5282	5428	116
M	121	3583	4217	3557	6960	4436	5112	4916	4489	3829	5984	6902	4435	4993	5408	6044	4201	6504	5042	4779	5153	5031	3998	2616
N	2523	4225	4524	4894	4298	4478	3859	4178	5218	5136	4952	4694	7436	5387	4549	4586	5323	4115	5377	4023	5362	4531	5582	108
O	114	3427	3037	3962	7248	6068	5123	5933	5614	4710	5281	5313	4461	4984	4944	4309	3947	4520	4709	4820	4823	5116	5588	2685
P	2396	6309	6598	6372	8200	4807	4775	4105	5500	8505	5097	6607	8017	5745	5581	5244	5429	5740	5280	4070	6026	5617	6385	129
Plate information
Plate	Repeat	Barcode	Measured height	Chamber temperature at start	Chamber temperature at end	Humidity at start	Humidity at end	Ambient temperature at start	Ambient temperature at end	Group	Label	ScanX	ScanY	Measinfo	Kinetics	Measurement date
1	1	=""	14.9	24.48	24.5	45.1	44.7	22.82	23.43	1	Lilly FRET(1)	0	0	De=2nd Ex=Top Em=Top Wdw=1 (142)	0	23-07-23 12:23:02
Background information
Plate	Label	Result	Signal	Flashes/Time	Meastime	MeasInfo
1	Lilly FRET	0	116	20	00:00:00.000	De=1st Ex=Top Em=Top Wdw=1 (14)
1	Lilly FRET	0	55	5	00:00:00.000	De=2nd Ex=Top Em=Top Wdw=1 (142)
Results for Lilly FRET(1) - channel 2 window 1 (Counts)
	01	02	03	04	05	06	07	08	09	10	11	12	13	14	15	16	17	18	19	20	21	22	23	24
A	140	139372	134228	134025	131540	131282	128515	137031	131351	136001	127286	138926	131826	129255	131064	129780	135790	128375	135250	132408	131145	131413	129987	132873
B	134152	132798	134502	136009	135762	136781	135096	132548	127069	136507	131395	137135	127212	133384	136270	129121	134996	135982	136073	135498	136467	133861	137346	140
C	139	138585	136608	125349	135278	122132	137548	133450	131718	136681	131924	136724	135527	135655	137358	130465	135584	125835	136227	120576	129191	133062	136389	133173
D	134779	131605	134087	128033	135493	135429	134981	134987	134595	129878	136638	130821	131313	132167	135320	134131	134985	135199	135686	136065	128579	135525	134598	149
E	132	136009	133937	135629	133031	119921	135106	124368	131354	132455	134415	134735	129913	127707	133953	125534	132031	131557	127347	128762	126322	130492	130499	133762
F	135151	131596	132297	123803	132608	131330	133077	132795	132127	133602	131875	132544	130279	131837	131177	129651	131362	130735	133248	133656	132141	132511	129226	114
G	156	133782	140252	138066	133364	130156	137560	132113	135811	139445	137193	139092	135172	136324	138758	133599	137918	137408	126011	133365	134899	136824	137904	137398
H	140443	136489	136240	135573	131682	136390	135639	135117	138380	138513	137548	137366	129645	137962	136514	133262	137116	137791	137905	137273	131400	136698	130564	121
I	137	135492	136917	136043	132311	128096	135517	135066	133291	135842	135864	136425	133806	134884	135399	134969	133542	131905	123560	129310	132527	133547	134654	133258
J	134238	132741	128078	133285	132743	132727	133265	131745	130056	134496	134398	133106	125142	132956	130461	133709	134438	132274	133885	132974	128061	134223	129316	131
K	125	134356	135126	133192	124916	129501	133894	133628	133455	134136	133721	132568	132756	133016	133217	132057	130668	132685	129581	134271	132340	131106	130985	128708
L	133036	128647	131790	131718	130372	131592	131666	129831	132560	133602	132642	128989	126831	132703	133166	131550	129997	130985	132637	123636	130355	131766	130737	149
M	146	134328	132931	134164	130588	133091	125857	133375	133801	135024	132997	131148	132390	134234	132674	131191	132788	130849	128444	130931	131085	130010	130581	131376
N	132553	130484	131705	131012	131017	124315	130194	130969	133322	132358	130352	130727	128316	131589	131239	131533	131273	125477	130216	124049	129153	129940	131559	95
O	127	135206	135149	134465	132110	130773	131826	132293	135172	134883	132350	132096	133829	127747	131312	133174	132916	130321	130048	130774	130262	130412	130166	131831
P	133149	131547	129690	129683	130840	130204	131822	129512	132180	128299	131071	128617	130851	128129	131799	129319	130891	127786	128844	128367	130336	127369	130413	107
Basic assay information
Assay ID:				18971
Assay Started:				23-07-23 12:18:07
Assay Finished:				23-07-23 12:23:09
Assay Exported:				23-07-23 12:23:09
Protocol ID:				100202
Protocol Name:				Lilly FRET_384
Serial#:				="1040204"
Protocol information
Protocol:
Protocol name				Lilly FRET_384
Number of assay repeats				1
Start assay repeat each				N/A
Number of plate repeats				1
Start plate repeat each				N/A
Is label meas. height used				Yes
Height of measurement				Defined in label
Is gripper height used				No
Mode of measurement				By Columns bi-directional
Rotated plate				No
Soft move				No
Protocol notes
Plate type:
Name of the plate type				384 OptiPlate
Number of rows				16
Number of columns				24
Number of the wells in the plate				384
Height of the plate				14.35 mm
Coordinates of corners:
384 OptiPlate + Lilly FRET
12.1 mm x------------------------------------------------------- x 115.6 mm
9 mm 9 mm
12.1 mm x------------------------------------------------------- x 115.6 mm
76.5 mm 76.5 mm
Platemap:
Plate				1
Group				1
	01	02	03	04	05	06	07	08	09	10	11	12	13	14	15	16	17	18	19	20	21	22	23	24
A	-	-	-	-	-	-	-	-	-	-	-	-	-	-	-	-	-	-	-	-	-	-	-	-
B	-	-	-	-	-	-	-	-	-	-	-	-	-	-	-	-	-	-	-	-	-	-	-	-
C	-	-	-	-	-	-	-	-	-	-	-	-	-	-	-	-	-	-	-	-	-	-	-	-
D	-	-	-	-	-	-	-	-	-	-	-	-	-	-	-	-	-	-	-	-	-	-	-	-
E	-	-	-	-	-	-	-	-	-	-	-	-	-	-	-	-	-	-	-	-	-	-	-	-
F	-	-	-	-	-	-	-	-	-	-	-	-	-	-	-	-	-	-	-	-	-	-	-	-
G	-	-	-	-	-	-	-	-	-	-	-	-	-	-	-	-	-	-	-	-	-	-	-	-
H	-	-	-	-	-	-	-	-	-	-	-	-	-	-	-	-	-	-	-	-	-	-	-	-
I	-	-	-	-	-	-	-	-	-	-	-	-	-	-	-	-	-	-	-	-	-	-	-	-
J	-	-	-	-	-	-	-	-	-	-	-	-	-	-	-	-	-	-	-	-	-	-	-	-
K	-	-	-	-	-	-	-	-	-	-	-	-	-	-	-	-	-	-	-	-	-	-	-	-
L	-	-	-	-	-	-	-	-	-	-	-	-	-	-	-	-	-	-	-	-	-	-	-	-
M	-	-	-	-	-	-	-	-	-	-	-	-	-	-	-	-	-	-	-	-	-	-	-	-
N	-	-	-	-	-	-	-	-	-	-	-	-	-	-	-	-	-	-	-	-	-	-	-	-
O	-	-	-	-	-	-	-	-	-	-	-	-	-	-	-	-	-	-	-	-	-	-	-	-
P	-	-	-	-	-	-	-	-	-	-	-	-	-	-	-	-	-	-	-	-	-	-	-	-
- - Undefined
Calculations:
Plate				1
Formula index				Calc 1
Formula name				Label ratio
Formula				Label ratio where X = Lilly FRET(1) channel 1 window 1 Y = Lilly FRET(1) channel 2 window 1
Auto export parameters:
Export format				Plate2
Include basic assay information				Yes
Place assay information at				End of file
Include basic plate information				Yes
Place plate information at				Beginning of plate
Include protocol information				Yes
Protocol info level				Large
Include error and warning information				Yes
Include background information				Yes
Add plate number to the file name				Yes
Each plate to separate file				No
Field separator to use				System
File name format				<DefaultDataFolder>\<Date>\<ProtocolName>_<AssayID>.csv
Operations:
Plate 1
Group 1
Measurement
Label				Lilly FRET(1)
Labels:
Lilly FRET				6000025
Light source				Laser
Top mirror				LANCE/DELFIA Bias
Bottom mirror				N/A
Exc. filter				N/A
Using of excitation filter				Top
Ems. filter				APC 665
Using of emission filter				Top
2nd ems. filter				Europium 615
Using of 2nd emission filter				Top
Measurement height				7.3 mm
Cycle				16600
Delay				30
Number of flashes				20
Number of flashes for 2nd detector				5
Number of sequence windows				1
Total time of windows				500
Excitation light				100%
Reference excitation light				100%
Reference AD gain				4
Reference signal				323509
Last edited				13-06-14 09:17:06
Last edited by				EnVision
Factory preset				No
Filters:
APC 665				205
Filter type				Emission
Description				M665 CWL=665nm BW=7 5nm Tmin=75%
Used with				Luminescence DELFIA - Time-resolved Fluorescence Fluorescence Intensity LANCE - Time-resolved Fluorescence
Last edited				26-02-19 14:51:38
Last edited by				Installation
Factory preset				Yes
Europium 615				203
Filter type				Emission
Description				M615 CWL=615nm BW=8 5nm Tmin=80%
Used with				Luminescence DELFIA - Time-resolved Fluorescence Fluorescence Intensity LANCE - Time-resolved FluorescenceLuminescence Absorbance DELFIA - Time-resolved Fluorescence Fluorescence Intensity LANCE - Time-resolved Fluorescence
Last edited				26-02-19 14:51:38
Last edited by				Installation
Factory preset				Yes
Mirror modules:
LANCE/DELFIA Bias				445
Used by				Top
Dual				No
Bias				Yes
Description				D400
Used with				Luminescence DELFIA - Time-resolved Fluorescence Fluorescence Intensity LANCE - Time-resolved Fluorescence
Last edited				26-02-19 14:51:38
Last edited by				Installation
Factory preset				Yes
Instrument:
Serial number				1040204
Nickname				EnVision
Normalization:
Notifications for plate 1 repeat 1:
WARNING: Plate height defined in the plate editor does not match the actual plate height. Measured height is 14.90 mm. Plate editor height is 14.35 mm. The results may be affected.
Exported with EnVision Workstation version 1.14.3049.528
