## Supplementary material for "Genome-wide arrayed CRISPR activation screen for prion protein modulators": Plate_VIII_B.csv

Plate information
Plate	Repeat	Barcode	Measured height	Chamber temperature at start	Chamber temperature at end	Humidity at start	Humidity at end	Ambient temperature at start	Ambient temperature at end	Formula	Measurement date
1	1	=""	N/A	N/A	N/A	N/A	N/A	N/A	N/A	Calc 1: Label ratio = X / Y where X = Lilly FRET(1) channel 1 window 1 Y = Lilly FRET(1) channel 2 window 1	23-07-23 12:28:42
Background information
Plate	Label	Result	Signal	Flashes/Time	Meastime	MeasInfo
1	Lilly FRET	0	128	20	00:00:00.000	De=1st Ex=Top Em=Top Wdw=1 (14)
1	Lilly FRET	0	65	5	00:00:00.000	De=2nd Ex=Top Em=Top Wdw=1 (142)
Calculated results: Calc 1: Label ratio = X / Y where X = Lilly FRET(1) channel 1 window 1 Y = Lilly FRET(1) channel 2 window 1
	01	02	03	04	05	06	07	08	09	10	11	12	13	14	15	16	17	18	19	20	21	22	23	24
A	0.91772151899	0.03472292319	0.03450069091	0.03971568843	0.05344526443	0.04030772331	0.04155097557	0.03487119281	0.03575538507	0.04108746733	0.04291778997	0.03575220223	0.05581604374	0.04730016433	0.04046546318	0.04188734477	0.03936174097	0.04223284	0.03990969927	0.04447711818	0.03458916833	0.04522567407	0.04127727645	0.0210542146
B	0.01899349931	0.03836179916	0.02924792125	0.03173193198	0.03154278576	0.03466314317	0.03601140349	0.0330460518	0.02650918431	0.02589693223	0.03476364521	0.03610147678	0.05595152124	0.03052914213	0.03163328818	0.03770887458	0.03307923174	0.03563935212	0.03726201941	0.03356561713	0.03569840425	0.03882027996	0.03968311651	0.93893129771
C	1.21126760563	0.03916916507	0.03233796313	0.03497884547	0.05666760434	0.03246135188	0.02908077674	0.03671480773	0.03127968224	0.04436702847	0.03861767461	0.04661714979	0.03049298456	0.0364649462	0.02860424375	0.02832076115	0.05584007188	0.03314819101	0.03143419906	0.03421537348	0.03490381554	0.03433227096	0.03658705258	0.02214546488
D	0.01866535994	0.02902893881	0.03395217694	0.03125924772	0.03135574599	0.03130325851	0.03448914848	0.03358572717	0.04513202704	0.03677197208	0.03918057707	0.03417423019	0.06045062106	0.03015609125	0.03845478618	0.02394653106	0.03383066664	0.03124953208	0.03939289047	0.03680990705	0.0369615364	0.03876857041	0.0331774184	0.67857142857
E	1.08888888889	0.03919098095	0.02769082054	0.03256538806	0.05421469017	0.03848126846	0.0342281681	0.03662254437	0.03509729869	0.03905422112	0.03643651351	0.03167918099	0.03174181603	0.0399557532	0.03919494704	0.03530335936	0.04258645441	0.03603036974	0.04432198972	0.04137797446	0.03940134856	0.0410242229	0.03592902185	0.02116637063
F	0.01981067201	0.03687678315	0.03328135442	0.03692911743	0.03076359504	0.03564902833	0.03002174524	0.03667800203	0.0414219612	0.03526231997	0.02771099489	0.04876807853	0.05741946253	0.04225721195	0.04095826893	0.04065870986	0.04019869729	0.04605370582	0.03682448949	0.0357711304	0.03219022727	0.03230725951	0.02587959871	0.94915254237
G	1.04225352113	0.03227974838	0.03256547717	0.03233616392	0.05648585611	0.03007422767	0.03472171245	0.04650269592	0.02959556571	0.02974259836	0.04043582838	0.02693021637	0.0326098875	0.02690563499	0.04097815595	0.04604375926	0.0331775935	0.03848749374	0.03535314905	0.03601860164	0.03340036402	0.03739117922	0.03739360056	0.02172238154
H	0.01988966008	0.03042739139	0.03113512269	0.03643612563	0.03041232456	0.0460922276	0.03688435826	0.03901652917	0.03681912939	0.03883933046	0.03638384056	0.05013965775	0.05494156119	0.02707926183	0.03304192046	0.03648107171	0.04149489026	0.03582385527	0.02848634598	0.04753599174	0.03838877561	0.03665850278	0.03449247762	1.06930693069
I	0.8427672956	0.02588756319	0.0345117723	0.03416671543	0.05644923649	0.04211199556	0.03251220757	0.0348141379	0.02448940581	0.03773284854	0.03435680525	0.02716326787	0.03242026378	0.03458189827	0.03952128524	0.03800740175	0.03331320755	0.03922165921	0.03158053433	0.03515255238	0.04136165329	0.03192226102	0.02792444574	0.02240914719
J	0.01955219404	0.03483586732	0.0314354904	0.0345146767	0.03051280725	0.03557685219	0.03462513639	0.03392687967	0.0370876528	0.03667619676	0.03632211769	0.0382048576	0.05720173057	0.03898423947	0.02845399704	0.04133960116	0.03236063235	0.0431273457	0.03751601832	0.04047089098	0.03237181474	0.03135129547	0.03716413275	0.83703703704
K	1.11904761905	0.04138210783	0.02973972252	0.03639395287	0.05522975162	0.03697044612	0.04105927009	0.03277256815	0.02929055374	0.04074019895	0.03556150727	0.03364906589	0.03218632697	0.03941644917	0.04080994333	0.02894554961	0.03976543615	0.03352339236	0.03580542761	0.03270446888	0.03027482672	0.03287208859	0.03942439779	0.02086792997
L	0.0190789915	0.03037283051	0.0321355492	0.02981562565	0.03103534078	0.02384492989	0.03744372298	0.03452809826	0.02855889808	0.03048965095	0.04023139627	0.04237019122	0.05515054734	0.02788415065	0.03594679371	0.04511788064	0.03632821281	0.04625537233	0.04086728972	0.03641463317	0.0304002148	0.04039160197	0.04135514726	0.83870967742
M	0.9018404908	0.02820266619	0.03305884294	0.02900276926	0.05542917512	0.03148574057	0.03961351104	0.03526931045	0.0337690954	0.02851584009	0.04343306853	0.05006113249	0.03082095201	0.03534824262	0.04061654748	0.04387344085	0.03144280701	0.04828579704	0.03985047365	0.03684115087	0.03834192186	0.03758231491	0.03072095573	0.02026820158
N	0.01913750066	0.03405926619	0.03336487339	0.03632666893	0.03452195129	0.03554278456	0.02846385884	0.03110898763	0.03813126764	0.03751899909	0.03749102045	0.0357839997	0.05637222884	0.0407273276	0.03465839803	0.034213681	0.0385034617	0.03255494402	0.04091044219	0.03263117395	0.04134042522	0.03344985535	0.0421472769	0.78985507246
O	0.94405594406	0.02620278744	0.02422459854	0.03213814785	0.05417462379	0.04478489655	0.03491380607	0.04071785951	0.04132365167	0.03527128637	0.03854315859	0.03773301489	0.03218647591	0.03483624023	0.03553364637	0.03115502646	0.02977209462	0.03414148424	0.03401609085	0.03481106137	0.03601988856	0.03712001439	0.03979178099	0.02067400431
P	0.01935138154	0.04521041901	0.0467263998	0.04785655181	0.05828409791	0.03475678647	0.03593228493	0.03271829916	0.04142252482	0.06375846631	0.03787295113	0.04820180592	0.05680467999	0.04179164946	0.04136521746	0.03913646689	0.04002131668	0.04271107036	0.03848312476	0.03086987079	0.04099399499	0.03999320972	0.04514441665	0.89705882353
Plate information
Plate	Repeat	Barcode	Measured height	Chamber temperature at start	Chamber temperature at end	Humidity at start	Humidity at end	Ambient temperature at start	Ambient temperature at end	Group	Label	ScanX	ScanY	Measinfo	Kinetics	Measurement date
1	1	=""	14.85	24.48	24.5	44.7	44.8	23.21	23.33	1	Lilly FRET(1)	0	0	De=1st Ex=Top Em=Top Wdw=1 (14)	0	23-07-23 12:28:42
Background information
Plate	Label	Result	Signal	Flashes/Time	Meastime	MeasInfo
1	Lilly FRET	0	128	20	00:00:00.000	De=1st Ex=Top Em=Top Wdw=1 (14)
1	Lilly FRET	0	65	5	00:00:00.000	De=2nd Ex=Top Em=Top Wdw=1 (142)
Results for Lilly FRET(1) - channel 1 window 1 (Counts)
	01	02	03	04	05	06	07	08	09	10	11	12	13	14	15	16	17	18	19	20	21	22	23	24
A	145	4816	4644	5420	6793	5601	5522	4693	4847	5613	5540	4984	7452	6131	5317	5552	5390	5436	5445	6050	4562	5973	5393	2800
B	2577	5148	3922	4251	4343	4486	4939	4444	3416	3586	4575	4965	7128	4116	4320	4906	4552	4909	5030	4600	4897	5369	5460	123
C	172	5448	4426	4853	7655	4229	4039	4853	4347	6164	5194	6452	4164	5026	3935	3822	7458	4297	4293	4161	4605	4492	5026	3039
D	2514	3865	4636	4014	4281	4298	4653	4582	6189	4763	5361	4507	8108	3918	5257	3221	4510	4174	5235	4958	4823	5347	4497	114
E	147	5350	3724	4430	6750	4951	4636	4709	4628	5307	4827	4295	4183	5382	5225	4584	5666	4812	5952	5554	5189	5489	4655	2860
F	2708	4679	4482	4778	4115	4819	4059	4983	5586	4762	3746	6518	7568	5644	5512	5454	5252	6205	4896	4360	4286	4364	3449	112
G	148	4562	4562	4501	7556	4003	4730	6296	4106	4154	5615	3714	4461	3720	5731	6248	4637	5304	4622	4895	4551	5197	5197	3045
H	2794	4063	4328	4999	4039	6410	5109	5278	5069	5425	5075	6947	7258	3755	4611	4880	5717	4986	3989	6541	5215	5104	4528	108
I	134	3554	4758	4671	7471	5465	4461	4724	3331	5220	4703	3675	4378	4679	5353	5176	4414	5279	3980	4642	5622	4379	3829	3077
J	2673	4681	4115	4661	4130	4826	4411	4548	4912	5003	4915	5032	7523	5281	3863	5593	4356	5803	5094	5473	4177	4246	4906	113
K	141	5611	4062	4911	6922	4935	5560	4428	3973	5570	4780	4501	4313	5301	5480	3853	5330	4439	4602	4339	4001	4402	5252	2752
L	2560	3969	4256	4004	4116	3207	5040	4543	3842	4129	5355	5606	7149	3750	4859	5988	4848	6070	5466	4544	4076	5281	5465	104
M	147	3789	4408	3896	7188	4107	4928	4767	4567	3884	5850	6674	4153	4756	5481	5860	4184	6335	5149	4876	5067	4988	4063	2648
N	2553	4440	4443	4824	4556	4589	3765	4102	5080	5011	4958	4748	7336	5398	4661	4595	5122	4312	5367	4071	5565	4440	5565	109
O	135	3527	3278	4314	7092	5864	4642	5477	5617	4780	5140	5024	4351	4496	4707	4203	4000	4526	4469	4596	4803	4954	5221	2733
P	2564	5943	6112	6304	7665	4553	4780	4309	5500	8331	5014	6235	7506	5364	5506	5134	5332	5543	5074	3997	5434	5183	5955	122
Plate information
Plate	Repeat	Barcode	Measured height	Chamber temperature at start	Chamber temperature at end	Humidity at start	Humidity at end	Ambient temperature at start	Ambient temperature at end	Group	Label	ScanX	ScanY	Measinfo	Kinetics	Measurement date
1	1	=""	14.85	24.48	24.5	44.7	44.8	23.21	23.33	1	Lilly FRET(1)	0	0	De=2nd Ex=Top Em=Top Wdw=1 (142)	0	23-07-23 12:28:42
Background information
Plate	Label	Result	Signal	Flashes/Time	Meastime	MeasInfo
1	Lilly FRET	0	128	20	00:00:00.000	De=1st Ex=Top Em=Top Wdw=1 (14)
1	Lilly FRET	0	65	5	00:00:00.000	De=2nd Ex=Top Em=Top Wdw=1 (142)
Results for Lilly FRET(1) - channel 2 window 1 (Counts)
	01	02	03	04	05	06	07	08	09	10	11	12	13	14	15	16	17	18	19	20	21	22	23	24
A	158	138698	134606	136470	127102	138956	132897	134581	135560	136611	129084	139404	133510	129619	131396	132546	136935	128715	136433	136025	131891	132071	130653	132990
B	135678	134196	134095	133966	137686	129417	137151	134479	128861	138472	131603	137529	127396	134822	136565	130102	137609	137741	134990	137045	137177	138304	137590	131
C	142	139089	136867	138741	135086	130278	138889	132181	138972	138932	134498	138404	136556	137831	137567	134954	133560	129630	136571	121612	131934	130839	137371	137229
D	134688	133143	136545	128410	136530	137302	134912	136427	137131	129528	136828	131883	134126	129924	136706	134508	133311	133570	132892	134692	130487	137921	135544	168
E	135	136511	134485	136034	124505	128660	135444	128582	131862	135888	132477	135578	131782	134699	133308	129846	133047	133554	134290	134226	131696	133799	129561	135120
F	136694	126882	134670	129383	133762	135179	135202	135858	134856	135045	135181	133653	131802	133563	134576	134141	130651	134734	132955	121886	133146	135078	133271	118
G	142	141327	140087	139194	133768	133104	136226	135390	138737	139665	138862	137912	136799	138261	139855	135697	139763	137811	130738	135902	136256	138990	138981	140178
H	140475	133531	139007	137199	132808	139069	138514	135276	137673	139678	139485	138553	132104	138667	139550	133768	137776	139181	140032	137601	135847	139231	131275	101
I	159	137286	137866	136712	132349	129773	137210	135692	136018	138341	136887	135293	135039	135302	135446	136184	132500	134594	126027	132053	135923	137177	137120	137310
J	136711	134373	130903	135044	135353	135650	127393	134053	132443	136410	135317	131711	131517	135465	135763	135294	134608	134555	135782	135233	129032	135433	132009	135
K	126	135590	136585	134940	125331	133485	135414	135113	135641	136720	134415	133763	134001	134487	134281	133112	134036	132415	128528	132673	132156	133913	133217	131877
L	134179	130676	132439	134292	132623	134494	134602	131574	134529	135423	133105	132310	129627	134485	135172	132719	133450	131228	133750	124785	134078	130745	132148	124
M	163	134349	133338	134332	129679	130440	124402	135160	135242	136205	134690	133317	134746	134547	134945	133566	133067	131198	129208	132352	132153	132722	132255	130648
N	133403	130361	133164	132795	131974	129112	132273	131859	133224	133559	132245	132685	130135	132540	134484	134303	133027	132453	131189	124758	134614	132736	132037	138
O	143	134604	135317	134233	130910	130937	132956	134511	135927	135521	133357	133146	135181	129061	132466	134906	134354	132566	131379	132027	133343	133459	131208	132195
P	132497	131452	130804	131727	131511	130996	133028	131700	132778	130665	132390	129352	132137	128351	133107	131182	133229	129779	131850	129479	132556	129597	131910	136
Basic assay information
Assay ID:				18972
Assay Started:				23-07-23 12:23:47
Assay Finished:				23-07-23 12:28:49
Assay Exported:				23-07-23 12:28:49
Protocol ID:				100202
Protocol Name:				Lilly FRET_384
Serial#:				="1040204"
Protocol information
Protocol:
Protocol name				Lilly FRET_384
Number of assay repeats				1
Start assay repeat each				N/A
Number of plate repeats				1
Start plate repeat each				N/A
Is label meas. height used				Yes
Height of measurement				Defined in label
Is gripper height used				No
Mode of measurement				By Columns bi-directional
Rotated plate				No
Soft move				No
Protocol notes
Plate type:
Name of the plate type				384 OptiPlate
Number of rows				16
Number of columns				24
Number of the wells in the plate				384
Height of the plate				14.35 mm
Coordinates of corners:
384 OptiPlate + Lilly FRET
12.1 mm x------------------------------------------------------- x 115.6 mm
9 mm 9 mm
12.1 mm x------------------------------------------------------- x 115.6 mm
76.5 mm 76.5 mm
Platemap:
Plate				1
Group				1
	01	02	03	04	05	06	07	08	09	10	11	12	13	14	15	16	17	18	19	20	21	22	23	24
A	-	-	-	-	-	-	-	-	-	-	-	-	-	-	-	-	-	-	-	-	-	-	-	-
B	-	-	-	-	-	-	-	-	-	-	-	-	-	-	-	-	-	-	-	-	-	-	-	-
C	-	-	-	-	-	-	-	-	-	-	-	-	-	-	-	-	-	-	-	-	-	-	-	-
D	-	-	-	-	-	-	-	-	-	-	-	-	-	-	-	-	-	-	-	-	-	-	-	-
E	-	-	-	-	-	-	-	-	-	-	-	-	-	-	-	-	-	-	-	-	-	-	-	-
F	-	-	-	-	-	-	-	-	-	-	-	-	-	-	-	-	-	-	-	-	-	-	-	-
G	-	-	-	-	-	-	-	-	-	-	-	-	-	-	-	-	-	-	-	-	-	-	-	-
H	-	-	-	-	-	-	-	-	-	-	-	-	-	-	-	-	-	-	-	-	-	-	-	-
I	-	-	-	-	-	-	-	-	-	-	-	-	-	-	-	-	-	-	-	-	-	-	-	-
J	-	-	-	-	-	-	-	-	-	-	-	-	-	-	-	-	-	-	-	-	-	-	-	-
K	-	-	-	-	-	-	-	-	-	-	-	-	-	-	-	-	-	-	-	-	-	-	-	-
L	-	-	-	-	-	-	-	-	-	-	-	-	-	-	-	-	-	-	-	-	-	-	-	-
M	-	-	-	-	-	-	-	-	-	-	-	-	-	-	-	-	-	-	-	-	-	-	-	-
N	-	-	-	-	-	-	-	-	-	-	-	-	-	-	-	-	-	-	-	-	-	-	-	-
O	-	-	-	-	-	-	-	-	-	-	-	-	-	-	-	-	-	-	-	-	-	-	-	-
P	-	-	-	-	-	-	-	-	-	-	-	-	-	-	-	-	-	-	-	-	-	-	-	-
- - Undefined
Calculations:
Plate				1
Formula index				Calc 1
Formula name				Label ratio
Formula				Label ratio where X = Lilly FRET(1) channel 1 window 1 Y = Lilly FRET(1) channel 2 window 1
Auto export parameters:
Export format				Plate2
Include basic assay information				Yes
Place assay information at				End of file
Include basic plate information				Yes
Place plate information at				Beginning of plate
Include protocol information				Yes
Protocol info level				Large
Include error and warning information				Yes
Include background information				Yes
Add plate number to the file name				Yes
Each plate to separate file				No
Field separator to use				System
File name format				<DefaultDataFolder>\<Date>\<ProtocolName>_<AssayID>.csv
Operations:
Plate 1
Group 1
Measurement
Label				Lilly FRET(1)
Labels:
Lilly FRET				6000025
Light source				Laser
Top mirror				LANCE/DELFIA Bias
Bottom mirror				N/A
Exc. filter				N/A
Using of excitation filter				Top
Ems. filter				APC 665
Using of emission filter				Top
2nd ems. filter				Europium 615
Using of 2nd emission filter				Top
Measurement height				7.3 mm
Cycle				16600
Delay				30
Number of flashes				20
Number of flashes for 2nd detector				5
Number of sequence windows				1
Total time of windows				500
Excitation light				100%
Reference excitation light				100%
Reference AD gain				4
Reference signal				323509
Last edited				13-06-14 09:17:06
Last edited by				EnVision
Factory preset				No
Filters:
APC 665				205
Filter type				Emission
Description				M665 CWL=665nm BW=7 5nm Tmin=75%
Used with				Luminescence DELFIA - Time-resolved Fluorescence Fluorescence Intensity LANCE - Time-resolved Fluorescence
Last edited				26-02-19 14:51:38
Last edited by				Installation
Factory preset				Yes
Europium 615				203
Filter type				Emission
Description				M615 CWL=615nm BW=8 5nm Tmin=80%
Used with				Luminescence DELFIA - Time-resolved Fluorescence Fluorescence Intensity LANCE - Time-resolved FluorescenceLuminescence Absorbance DELFIA - Time-resolved Fluorescence Fluorescence Intensity LANCE - Time-resolved Fluorescence
Last edited				26-02-19 14:51:38
Last edited by				Installation
Factory preset				Yes
Mirror modules:
LANCE/DELFIA Bias				445
Used by				Top
Dual				No
Bias				Yes
Description				D400
Used with				Luminescence DELFIA - Time-resolved Fluorescence Fluorescence Intensity LANCE - Time-resolved Fluorescence
Last edited				26-02-19 14:51:38
Last edited by				Installation
Factory preset				Yes
Instrument:
Serial number				1040204
Nickname				EnVision
Normalization:
Notifications for plate 1 repeat 1:
WARNING: Plate height defined in the plate editor does not match the actual plate height. Measured height is 14.85 mm. Plate editor height is 14.35 mm. The results may be affected.
Exported with EnVision Workstation version 1.14.3049.528
