## Supplementary material for "Genome-wide arrayed CRISPR activation screen for prion protein modulators": Plate_X_A.csv

Plate information
Plate	Repeat	Barcode	Measured height	Chamber temperature at start	Chamber temperature at end	Humidity at start	Humidity at end	Ambient temperature at start	Ambient temperature at end	Formula	Measurement date
1	1	=""	N/A	N/A	N/A	N/A	N/A	N/A	N/A	Calc 1: Label ratio = X / Y where X = Lilly FRET(1) channel 1 window 1 Y = Lilly FRET(1) channel 2 window 1	23-07-23 11:26:35
Background information
Plate	Label	Result	Signal	Flashes/Time	Meastime	MeasInfo
1	Lilly FRET	0	116	20	00:00:00.000	De=1st Ex=Top Em=Top Wdw=1 (14)
1	Lilly FRET	0	76	5	00:00:00.000	De=2nd Ex=Top Em=Top Wdw=1 (142)
Calculated results: Calc 1: Label ratio = X / Y where X = Lilly FRET(1) channel 1 window 1 Y = Lilly FRET(1) channel 2 window 1
	01	02	03	04	05	06	07	08	09	10	11	12	13	14	15	16	17	18	19	20	21	22	23	24
A	1.15384615385	0.04160567785	0.04057065439	0.03401380312	0.05633414692	0.04053986646	0.04786157009	0.04281708369	0.04165642023	0.03612663213	0.04075430471	0.04393006613	0.06216908369	0.04971253354	0.06003097791	0.0449220377	0.03861659704	0.04168301219	0.04970943228	0.05033579166	0.04743133746	0.04941483467	0.04853017787	0.02114748765
B	0.01909040682	0.03594617413	0.04213185376	0.04003906957	0.03260090498	0.03740700587	0.0370761469	0.03602560964	0.03885144306	0.04306465477	0.04239766082	0.03943657909	0.05273565223	0.04192627015	0.03756686246	0.03757748431	0.04360258364	0.04124838054	0.03320036505	0.04751890167	0.04041927125	0.0404889061	0.03983572895	0.75912408759
C	0.98461538462	0.04015437381	0.03802156621	0.03532285194	0.05449174028	0.03800173749	0.03949936602	0.03104837788	0.03959333074	0.04074177938	0.03351381906	0.03780073653	0.03319543941	0.04102948814	0.04189512366	0.02797422835	0.03492918585	0.0355310791	0.03961732768	0.03715208441	0.05119538207	0.02911984376	0.04104084176	0.02069647202
D	0.01874866476	0.03889974448	0.04044963581	0.03259114861	0.03060080841	0.04113406434	0.0394294876	0.03555810506	0.0298020019	0.04096923077	0.04312062721	0.03820171664	0.05496132104	0.03989029594	0.03985157361	0.04198201505	0.03982236032	0.029781456	0.04163637565	0.03809760229	0.04703926609	0.02865720724	0.03931231242	0.93846153846
E	0.87586206897	0.03831289348	0.0363413758	0.03898136085	0.05226321007	0.04980517388	0.03803025765	0.03983844722	0.03641618497	0.0379837837	0.04072857747	0.03854799159	0.03157441407	0.04064601167	0.03559680451	0.03064708093	0.0390601772	0.04582990201	0.044946636	0.0313957375	0.03347487292	0.0401669116	0.03654495151	0.02024769019
F	0.01906072922	0.03943878592	0.03822645887	0.03521817907	0.03038674033	0.03323392204	0.03862994181	0.04126254955	0.03620697353	0.03760603343	0.03844629409	0.04054828397	0.0514766811	0.03618071797	0.03221395715	0.03784523237	0.03747361284	0.03701062383	0.03931238868	0.03318348207	0.04641084469	0.04028721364	0.0323191621	0.70000
G	0.91836734694	0.03719696546	0.03794465843	0.04565520613	0.05164481675	0.03405758416	0.03198871325	0.02954992074	0.03794437281	0.04027845753	0.02880485494	0.0437151067	0.03283495427	0.04107406986	0.04230049853	0.03814485573	0.03574627882	0.03230038868	0.03584393447	0.03744999065	0.03667123378	0.02961998884	0.02866435976	0.02049750667
H	0.01911425173	0.04820905609	0.03493434199	0.04457091464	0.03170148782	0.03320105441	0.03457803569	0.03692641283	0.04593799991	0.03991779361	0.03742695054	0.03666758493	0.05304490665	0.03160376678	0.04448160298	0.03419260151	0.03423780466	0.03861749234	0.03445028361	0.03491055972	0.03041899502	0.03085008484	0.03518113095	0.97457627119
I	1.18309859155	0.03372655668	0.03832259183	0.03863633085	0.05397595335	0.03471532071	0.03855539644	0.03436307602	0.04531861899	0.0343306288	0.04142653938	0.03709225092	0.03195749778	0.03400143689	0.04193762442	0.0352171653	0.03962409962	0.03710298904	0.03192249169	0.02794207476	0.03600687104	0.03675778262	0.03552671317	0.02155656751
J	0.01898467572	0.03294344807	0.03871831147	0.03854843473	0.0304654108	0.03468037205	0.04169925002	0.03238814998	0.04121291358	0.03574041557	0.03851908352	0.03671289439	0.05194277166	0.04026706998	0.04743764507	0.04037669042	0.03096064388	0.0368978094	0.03748589702	0.03814588765	0.04331582652	0.03767123288	0.03403731646	0.99212598425
K	0.78231292517	0.03616432289	0.04531407878	0.03709676221	0.053535991	0.0341108603	0.03398054673	0.03806264728	0.03245172563	0.03367018193	0.03899381309	0.04190558891	0.0316027756	0.03630350717	0.03382668574	0.04037030963	0.03714549709	0.04057846051	0.03705556061	0.03560833078	0.04171041619	0.03911631125	0.04148496283	0.02069740079
L	0.01908741729	0.04261238495	0.03624534617	0.03845865451	0.03151330043	0.03767870764	0.04095801372	0.03135667647	0.03815143021	0.04766568235	0.04155518268	0.04123243194	0.05326014047	0.03119827008	0.03802893538	0.0325881129	0.0368818547	0.04280718862	0.04516820099	0.03766985607	0.03561422776	0.0346200592	0.03260098691	1.41573033708
M	1.03875968992	0.03846814101	0.05493269339	0.03616498184	0.05115913376	0.02818565273	0.03536954444	0.03641031014	0.04095128991	0.0343217302	0.03672498167	0.03381475265	0.03265560852	0.02855176129	0.03813055498	0.03771618775	0.03894034607	0.04533451715	0.03706987742	0.03985636525	0.03780331091	0.03609472462	0.04156537162	0.02029104802
N	0.01870823724	0.03196077228	0.04373056524	0.03723532424	0.03114578461	0.03883333992	0.03770021097	0.04306525061	0.04121462043	0.03878868312	0.03696924502	0.03801483137	0.05302344146	0.03998592691	0.03896872612	0.04160766473	0.03959221305	0.04820735874	0.03505449457	0.03560869319	0.04257723321	0.03615518943	0.04699147827	0.88888888889
O	0.9465648855	0.04866600244	0.04341206728	0.04145326854	0.05238593085	0.03116639814	0.04017565098	0.03452270621	0.04122619248	0.03456746798	0.03747283499	0.03576355566	0.03247452142	0.03531326282	0.04608150704	0.03636255828	0.04779354028	0.03887411615	0.03850586915	0.03657934513	0.02772263827	0.04109423502	0.04205057682	0.02158694891
P	0.01881430157	0.03812228688	0.03962486943	0.03753731118	0.05838504645	0.04206930136	0.04270465297	0.03722842313	0.04238360987	0.04440565038	0.04232047294	0.03969478606	0.05925549637	0.05765016187	0.05836779207	0.05813041874	0.05769303465	0.05971023879	0.05199474048	0.05886571259	0.05888154877	0.05850867043	0.06291511513	1.08035714286
Plate information
Plate	Repeat	Barcode	Measured height	Chamber temperature at start	Chamber temperature at end	Humidity at start	Humidity at end	Ambient temperature at start	Ambient temperature at end	Group	Label	ScanX	ScanY	Measinfo	Kinetics	Measurement date
1	1	=""	14.9	24.48	24.5	44.2	43.9	23.31	23.72	1	Lilly FRET(1)	0	0	De=1st Ex=Top Em=Top Wdw=1 (14)	0	23-07-23 11:26:35
Background information
Plate	Label	Result	Signal	Flashes/Time	Meastime	MeasInfo
1	Lilly FRET	0	116	20	00:00:00.000	De=1st Ex=Top Em=Top Wdw=1 (14)
1	Lilly FRET	0	76	5	00:00:00.000	De=2nd Ex=Top Em=Top Wdw=1 (142)
Results for Lilly FRET(1) - channel 1 window 1 (Counts)
	01	02	03	04	05	06	07	08	09	10	11	12	13	14	15	16	17	18	19	20	21	22	23	24
A	135	5827	5480	4682	7155	5689	6193	5955	5590	4972	5297	6151	8278	6485	7984	5932	5297	5419	6672	6873	6281	6287	6521	2795
B	2626	4811	5604	5534	4503	5003	5056	4856	5009	5962	5597	5468	6774	5666	5155	4880	6008	5699	4511	6417	5522	5542	5432	104
C	128	5608	5215	4599	7544	4943	5545	4076	5495	5666	4506	5276	4606	5688	5746	3734	4824	4613	5458	4521	6634	3817	5566	2722
D	2545	5176	5520	4280	4232	5432	5435	4773	4079	5326	5929	5016	7389	5207	5241	5719	5434	3926	5670	5218	6112	3904	5305	122
E	127	5264	4957	5356	7064	6800	5206	5435	4725	5125	5494	5282	4179	5489	4848	3914	5255	6066	6098	3945	4399	5275	4808	2678
F	2617	5026	5141	4665	3740	4424	4826	5569	4866	5116	5238	5378	6585	4873	4335	5118	4864	5034	5253	4451	6190	5420	4283	91
G	135	5315	5359	6350	7016	4657	4444	4045	5356	5514	4044	6131	4524	5776	5948	5235	4988	4579	4542	5008	5005	4142	4001	2828
H	2732	6420	4895	6046	4417	4635	4743	5143	6375	5691	5258	5058	7072	4383	6278	4543	4786	5381	4792	4719	4197	4291	4612	115
I	168	4663	5304	5356	7322	4576	5277	4683	6168	4739	5650	5026	4349	4638	5688	4878	5435	4959	4112	3751	4905	4997	4823	2916
J	2614	4436	5063	5221	3849	4575	5599	4337	5548	4885	5252	4908	6771	5458	6438	5428	4193	4947	5017	5150	5600	5093	4453	126
K	115	4899	6144	4992	7041	4488	4608	5072	4346	4588	5269	5598	4272	4863	4539	5416	4985	5365	4890	4765	5482	5202	5508	2709
L	2599	5514	4819	5129	4189	4989	5457	4106	5063	6376	5498	5448	6908	4184	5102	4354	4903	5619	6030	4685	4767	4643	4367	126
M	134	5154	7325	4869	6702	3722	4441	4865	5505	4645	4908	4493	4343	3816	5131	5031	5230	5923	4766	5250	5001	4693	5437	2613
N	2531	4165	5780	4945	4128	4913	4950	5608	5497	5144	4908	5034	6908	5228	5201	5524	5239	6251	4609	4396	5539	4762	6165	112
O	124	6594	5874	5690	7015	4159	5343	4619	5643	4728	5035	4770	4375	4557	6184	4906	6391	5146	5078	4816	3687	5441	5504	2837
P	2509	4953	5235	4980	7762	5529	5705	4863	5658	5825	5591	5145	7932	7497	7707	7563	7631	7744	6841	7552	7701	7433	8279	121
Plate information
Plate	Repeat	Barcode	Measured height	Chamber temperature at start	Chamber temperature at end	Humidity at start	Humidity at end	Ambient temperature at start	Ambient temperature at end	Group	Label	ScanX	ScanY	Measinfo	Kinetics	Measurement date
1	1	=""	14.9	24.48	24.5	44.2	43.9	23.31	23.72	1	Lilly FRET(1)	0	0	De=2nd Ex=Top Em=Top Wdw=1 (142)	0	23-07-23 11:26:35
Background information
Plate	Label	Result	Signal	Flashes/Time	Meastime	MeasInfo
1	Lilly FRET	0	116	20	00:00:00.000	De=1st Ex=Top Em=Top Wdw=1 (14)
1	Lilly FRET	0	76	5	00:00:00.000	De=2nd Ex=Top Em=Top Wdw=1 (142)
Results for Lilly FRET(1) - channel 2 window 1 (Counts)
	01	02	03	04	05	06	07	08	09	10	11	12	13	14	15	16	17	18	19	20	21	22	23	24
A	117	140053	135073	137650	127010	140331	129394	139080	134193	137627	129974	140018	133153	130450	132998	132051	137169	130005	134220	136543	132423	127229	134370	132167
B	137556	133839	133011	138215	138125	133745	136368	134793	128927	138443	132012	138653	128452	135142	137222	129865	137790	138163	135872	135041	136618	136877	136360	137
C	130	139661	137159	130199	138443	130073	140382	131279	138786	139071	134452	139574	138754	138632	137152	133480	138108	129830	137768	121689	129582	131079	135621	131520
D	135743	133060	136466	131324	138297	132056	137841	134231	136870	130000	137498	131303	134440	130533	131513	136225	136456	131827	136179	136964	129934	136231	134945	130
E	145	137395	136401	137399	135162	136532	136891	136426	129750	134926	134893	137024	132354	135044	136192	127712	134536	132359	135672	125654	131412	131327	131564	132262
F	137298	127438	134488	132460	123080	133117	124929	134965	134394	136042	136242	132632	127922	134685	134569	135235	129798	136015	133622	134133	133374	134534	132522	130
G	147	142888	141232	139086	135851	136739	138924	136887	141154	136897	140393	140249	137780	140624	140613	137240	139539	141763	126716	133725	136483	139838	139581	137968
H	142930	133170	140120	135649	139331	139604	137168	139277	138774	142568	140487	137942	133321	138686	141137	132865	139787	139341	139099	135174	137973	139092	131093	118
I	142	138259	138404	138626	135653	131815	136868	136280	136103	138040	136386	135500	136087	136406	135630	138512	137164	133655	128812	134242	136224	135944	135757	135272
J	137690	134655	130765	135440	126340	131919	134271	133907	134618	136680	136348	133686	130355	135545	135715	134434	135430	134073	133837	135008	129283	135196	130827	127
K	147	135465	135587	134567	131519	131571	135607	133254	133922	136263	135124	133586	135178	133954	134184	134158	134202	132213	131964	133817	131430	132988	132771	130886
L	136163	129399	132955	133364	132928	132409	133234	130945	132708	133765	132306	132129	129703	134110	134161	133607	132938	131263	133501	124370	133851	134113	133953	89
M	129	133981	133345	134633	131003	132053	125560	133616	134428	135337	133642	132871	132994	133652	134564	133391	134308	130651	128568	131723	132290	130019	130806	128776
N	135288	130316	132173	132804	132538	126515	131299	130221	133375	132616	132759	132422	130282	130746	133466	132764	132324	129669	131481	123453	130093	131710	131194	126
O	131	135495	135308	137263	133910	133445	132991	133796	136879	136776	134364	133376	134721	129045	134197	134919	133721	132376	131876	131659	132996	132403	130890	131422
P	133356	129924	132114	132668	132945	131426	133592	130626	133495	131177	132111	129614	133861	130043	132042	130104	132269	129693	131571	128292	130788	127041	131590	112
Basic assay information
Assay ID:				18961
Assay Started:				23-07-23 11:21:40
Assay Finished:				23-07-23 11:26:43
Assay Exported:				23-07-23 11:26:43
Protocol ID:				100202
Protocol Name:				Lilly FRET_384
Serial#:				="1040204"
Protocol information
Protocol:
Protocol name				Lilly FRET_384
Number of assay repeats				1
Start assay repeat each				N/A
Number of plate repeats				1
Start plate repeat each				N/A
Is label meas. height used				Yes
Height of measurement				Defined in label
Is gripper height used				No
Mode of measurement				By Columns bi-directional
Rotated plate				No
Soft move				No
Protocol notes
Plate type:
Name of the plate type				384 OptiPlate
Number of rows				16
Number of columns				24
Number of the wells in the plate				384
Height of the plate				14.35 mm
Coordinates of corners:
384 OptiPlate + Lilly FRET
12.1 mm x------------------------------------------------------- x 115.6 mm
9 mm 9 mm
12.1 mm x------------------------------------------------------- x 115.6 mm
76.5 mm 76.5 mm
Platemap:
Plate				1
Group				1
	01	02	03	04	05	06	07	08	09	10	11	12	13	14	15	16	17	18	19	20	21	22	23	24
A	-	-	-	-	-	-	-	-	-	-	-	-	-	-	-	-	-	-	-	-	-	-	-	-
B	-	-	-	-	-	-	-	-	-	-	-	-	-	-	-	-	-	-	-	-	-	-	-	-
C	-	-	-	-	-	-	-	-	-	-	-	-	-	-	-	-	-	-	-	-	-	-	-	-
D	-	-	-	-	-	-	-	-	-	-	-	-	-	-	-	-	-	-	-	-	-	-	-	-
E	-	-	-	-	-	-	-	-	-	-	-	-	-	-	-	-	-	-	-	-	-	-	-	-
F	-	-	-	-	-	-	-	-	-	-	-	-	-	-	-	-	-	-	-	-	-	-	-	-
G	-	-	-	-	-	-	-	-	-	-	-	-	-	-	-	-	-	-	-	-	-	-	-	-
H	-	-	-	-	-	-	-	-	-	-	-	-	-	-	-	-	-	-	-	-	-	-	-	-
I	-	-	-	-	-	-	-	-	-	-	-	-	-	-	-	-	-	-	-	-	-	-	-	-
J	-	-	-	-	-	-	-	-	-	-	-	-	-	-	-	-	-	-	-	-	-	-	-	-
K	-	-	-	-	-	-	-	-	-	-	-	-	-	-	-	-	-	-	-	-	-	-	-	-
L	-	-	-	-	-	-	-	-	-	-	-	-	-	-	-	-	-	-	-	-	-	-	-	-
M	-	-	-	-	-	-	-	-	-	-	-	-	-	-	-	-	-	-	-	-	-	-	-	-
N	-	-	-	-	-	-	-	-	-	-	-	-	-	-	-	-	-	-	-	-	-	-	-	-
O	-	-	-	-	-	-	-	-	-	-	-	-	-	-	-	-	-	-	-	-	-	-	-	-
P	-	-	-	-	-	-	-	-	-	-	-	-	-	-	-	-	-	-	-	-	-	-	-	-
- - Undefined
Calculations:
Plate				1
Formula index				Calc 1
Formula name				Label ratio
Formula				Label ratio where X = Lilly FRET(1) channel 1 window 1 Y = Lilly FRET(1) channel 2 window 1
Auto export parameters:
Export format				Plate2
Include basic assay information				Yes
Place assay information at				End of file
Include basic plate information				Yes
Place plate information at				Beginning of plate
Include protocol information				Yes
Protocol info level				Large
Include error and warning information				Yes
Include background information				Yes
Add plate number to the file name				Yes
Each plate to separate file				No
Field separator to use				System
File name format				<DefaultDataFolder>\<Date>\<ProtocolName>_<AssayID>.csv
Operations:
Plate 1
Group 1
Measurement
Label				Lilly FRET(1)
Labels:
Lilly FRET				6000025
Light source				Laser
Top mirror				LANCE/DELFIA Bias
Bottom mirror				N/A
Exc. filter				N/A
Using of excitation filter				Top
Ems. filter				APC 665
Using of emission filter				Top
2nd ems. filter				Europium 615
Using of 2nd emission filter				Top
Measurement height				7.3 mm
Cycle				16600
Delay				30
Number of flashes				20
Number of flashes for 2nd detector				5
Number of sequence windows				1
Total time of windows				500
Excitation light				100%
Reference excitation light				100%
Reference AD gain				4
Reference signal				323509
Last edited				13-06-14 09:17:06
Last edited by				EnVision
Factory preset				No
Filters:
APC 665				205
Filter type				Emission
Description				M665 CWL=665nm BW=7 5nm Tmin=75%
Used with				Luminescence DELFIA - Time-resolved Fluorescence Fluorescence Intensity LANCE - Time-resolved Fluorescence
Last edited				26-02-19 14:51:38
Last edited by				Installation
Factory preset				Yes
Europium 615				203
Filter type				Emission
Description				M615 CWL=615nm BW=8 5nm Tmin=80%
Used with				Luminescence DELFIA - Time-resolved Fluorescence Fluorescence Intensity LANCE - Time-resolved FluorescenceLuminescence Absorbance DELFIA - Time-resolved Fluorescence Fluorescence Intensity LANCE - Time-resolved Fluorescence
Last edited				26-02-19 14:51:38
Last edited by				Installation
Factory preset				Yes
Mirror modules:
LANCE/DELFIA Bias				445
Used by				Top
Dual				No
Bias				Yes
Description				D400
Used with				Luminescence DELFIA - Time-resolved Fluorescence Fluorescence Intensity LANCE - Time-resolved Fluorescence
Last edited				26-02-19 14:51:38
Last edited by				Installation
Factory preset				Yes
Instrument:
Serial number				1040204
Nickname				EnVision
Normalization:
Notifications for plate 1 repeat 1:
WARNING: Plate height defined in the plate editor does not match the actual plate height. Measured height is 14.90 mm. Plate editor height is 14.35 mm. The results may be affected.
Exported with EnVision Workstation version 1.14.3049.528
