## Supplementary material for "Genome-wide arrayed CRISPR activation screen for prion protein modulators": Plate_X_B.csv

Plate information
Plate	Repeat	Barcode	Measured height	Chamber temperature at start	Chamber temperature at end	Humidity at start	Humidity at end	Ambient temperature at start	Ambient temperature at end	Formula	Measurement date
1	1	=""	N/A	N/A	N/A	N/A	N/A	N/A	N/A	Calc 1: Label ratio = X / Y where X = Lilly FRET(1) channel 1 window 1 Y = Lilly FRET(1) channel 2 window 1	23-07-23 13:02:20
Background information
Plate	Label	Result	Signal	Flashes/Time	Meastime	MeasInfo
1	Lilly FRET	0	124	20	00:00:00.000	De=1st Ex=Top Em=Top Wdw=1 (14)
1	Lilly FRET	0	54	5	00:00:00.000	De=2nd Ex=Top Em=Top Wdw=1 (142)
Calculated results: Calc 1: Label ratio = X / Y where X = Lilly FRET(1) channel 1 window 1 Y = Lilly FRET(1) channel 2 window 1
	01	02	03	04	05	06	07	08	09	10	11	12	13	14	15	16	17	18	19	20	21	22	23	24
A	0.16898395722	0.03001467288	0.03442171518	0.02805961383	0.0511627907	0.04259263282	0.04786643067	0.04128325911	0.03649541931	0.03322161463	0.03497725937	0.04084599171	0.06084788788	0.05154180552	0.05586817946	0.04366808882	0.03737320599	0.03916691359	0.04503518836	0.0454713689	0.04170707316	0.04623013757	0.04415353035	0.02071895773
B	0.01877072522	0.03628217322	0.04081903173	0.03918488329	0.03058942036	0.0353028065	0.03619511185	0.03556058037	0.03725929314	0.042242574	0.04001385628	0.03878351481	0.05742987564	0.04037711411	0.03477698962	0.03447822387	0.04071018123	0.03750389506	0.03335673379	0.04571605823	0.03839364519	0.04154490515	0.03791514404	0.9756097561
C	1.03759398496	0.03246524153	0.03521864169	0.03211615984	0.05076438152	0.03979115821	0.04015323079	0.03138582253	0.04016032181	0.03688759958	0.0327410959	0.04012755586	0.03338493138	0.04210472705	0.04047594535	0.02803724019	0.0355287353	0.03471953043	0.0377441589	0.03642485208	0.05082577866	0.02744802511	0.03876695871	0.02051793132
D	0.01861454294	0.03948061867	0.03963503704	0.0317390911	0.03176444178	0.04198317406	0.03786939018	0.03484542811	0.02867410516	0.04128232742	0.04224946033	0.03943021344	0.05744513225	0.03825682225	0.03951621235	0.04143190098	0.03887074445	0.03095477833	0.04012734529	0.03790290264	0.04470860843	0.02847158359	0.0376040083	0.84615384615
E	0.92156862745	0.03043940338	0.03305945478	0.03545295651	0.05406618517	0.04866057755	0.03864975755	0.03891507635	0.03702862851	0.03685461449	0.03939265316	0.0358315362	0.03213565109	0.04224716396	0.03754439371	0.03299013865	0.03963292185	0.04462955894	0.0447800112	0.0327612174	0.0326262022	0.04064135824	0.03583084296	0.02056332509
F	0.0188570115	0.03895086943	0.03890649402	0.03512651431	0.03184756669	0.03132894601	0.0396768307	0.04040396388	0.03749550683	0.03844079578	0.03770275537	0.03892319971	0.05933623353	0.03689144923	0.03284696301	0.03589662495	0.03776992418	0.03632342467	0.0380368381	0.03183201561	0.04674089715	0.03936168604	0.03141235774	1.00862068966
G	1.02112676056	0.03134582863	0.03562648264	0.04024562579	0.05370255087	0.03318026628	0.03237780388	0.03064877808	0.03693367762	0.03615432712	0.02782331088	0.04331994527	0.03275335642	0.04401408451	0.04335095038	0.03962353975	0.03566044677	0.03167967434	0.03651041746	0.03685397928	0.0361119136	0.02866605175	0.02933853613	0.02044663784
H	0.01924098617	0.05073216961	0.03676037814	0.04466051294	0.03117801313	0.03318778562	0.03467630268	0.03784847346	0.04504260688	0.03884983656	0.03731722177	0.03619009448	0.0577116879	0.03258125128	0.04287071347	0.03402506799	0.03429429742	0.03870789499	0.03440483261	0.03560945691	0.03118386194	0.02956032727	0.03607194344	0.89430894309
I	1.18045112782	0.02801287314	0.03344217747	0.03584052912	0.0553513821	0.03375722188	0.03869741473	0.03367417095	0.04264941522	0.0322713258	0.04067571555	0.03786320966	0.03452070793	0.03577826763	0.04254707595	0.03600082744	0.03846973024	0.03635386418	0.03133665668	0.0274905192	0.03635306743	0.03694318485	0.03665345153	0.0213643797
J	0.01906636962	0.03270996666	0.03859784284	0.03806858465	0.03023039554	0.03606836427	0.04278030492	0.03305501805	0.04122712193	0.03566854461	0.03760006529	0.03720024364	0.05493530154	0.04007896599	0.04732904639	0.03859282697	0.03078532298	0.0364530261	0.03746231601	0.03830302849	0.04320914925	0.03841764078	0.03549239013	1.05504587156
K	0.90728476821	0.02994391649	0.04179712775	0.03543874586	0.05146109703	0.03399622609	0.03671027356	0.04133790343	0.02973932936	0.02938569276	0.03824985831	0.04406815472	0.03484955779	0.04045746962	0.03711053482	0.04439321438	0.03791472809	0.04148184593	0.03805788689	0.03658011763	0.04232313871	0.03954024387	0.04264818502	0.02092590483
L	0.01864054884	0.04288333065	0.03692331079	0.04080794561	0.03214071436	0.03778510057	0.04226266391	0.03090690672	0.03746330797	0.04724143369	0.04287061974	0.04276733408	0.05869917445	0.03155616228	0.03796697805	0.03343226323	0.03549210823	0.04435100632	0.04383901491	0.03829028661	0.03717860414	0.03487427187	0.03407189815	1.00909090909
M	1.05797101449	0.03291604198	0.05165157505	0.03347859922	0.04941801894	0.02887779938	0.03815065763	0.0376235818	0.03800743002	0.03228110908	0.03560946683	0.03366808095	0.03309767399	0.03117535	0.04151788416	0.03952566144	0.04029793011	0.04589166533	0.03726339795	0.04058181263	0.03786459011	0.03632876839	0.04152928367	0.02104009214
N	0.0177559987	0.0319966198	0.04371682518	0.03822127868	0.03213086023	0.03899658634	0.03680155931	0.04263745784	0.04049366295	0.04094011184	0.03812229602	0.03821631439	0.05875485154	0.03968278364	0.03949254207	0.04229171122	0.04030928072	0.04908427307	0.03575748297	0.03594861468	0.04363444923	0.03732854821	0.04731086811	0.99305555556
O	0.97191011236	0.0428623159	0.03897404471	0.03928452147	0.0562572717	0.03312489183	0.04470759923	0.03685029193	0.04118053851	0.03452175466	0.037606773	0.03739337956	0.03278073381	0.04041052961	0.045913269	0.03857166539	0.05003949687	0.03935082936	0.0390598101	0.03644074272	0.02945473361	0.04117801168	0.04126954752	0.02106779233
P	0.01806120072	0.0387094305	0.04062786434	0.04057629659	0.05996318384	0.04109830353	0.04419318562	0.03770968015	0.04241970151	0.04508070478	0.04279552655	0.04160355448	0.06101255532	0.05875846271	0.05725022104	0.05922783066	0.05789053259	0.06050357301	0.05311508012	0.05935345031	0.05927797333	0.06018602523	0.06025261985	0.93939393939
Plate information
Plate	Repeat	Barcode	Measured height	Chamber temperature at start	Chamber temperature at end	Humidity at start	Humidity at end	Ambient temperature at start	Ambient temperature at end	Group	Label	ScanX	ScanY	Measinfo	Kinetics	Measurement date
1	1	=""	14.85	24.48	24.5	44.5	44.7	23.01	23.14	1	Lilly FRET(1)	0	0	De=1st Ex=Top Em=Top Wdw=1 (14)	0	23-07-23 13:02:20
Background information
Plate	Label	Result	Signal	Flashes/Time	Meastime	MeasInfo
1	Lilly FRET	0	124	20	00:00:00.000	De=1st Ex=Top Em=Top Wdw=1 (14)
1	Lilly FRET	0	54	5	00:00:00.000	De=2nd Ex=Top Em=Top Wdw=1 (142)
Results for Lilly FRET(1) - channel 1 window 1 (Counts)
	01	02	03	04	05	06	07	08	09	10	11	12	13	14	15	16	17	18	19	20	21	22	23	24
A	158	4173	4550	3822	6413	5882	6247	5460	4864	4520	4522	5620	8006	6604	7327	5701	5044	5023	6092	6020	5505	6069	5700	2721
B	2485	4883	5235	5288	4130	4541	4893	4718	4725	5761	5198	5300	7209	5362	4736	4457	5526	5055	4514	6190	5220	5644	5167	120
C	138	4509	4776	4103	6877	5152	5461	4080	5531	5010	4384	5499	4486	5787	5504	3665	4869	4389	5142	4414	6795	3533	5292	2697
D	2477	5169	5291	4210	4245	5654	4976	4698	3806	5290	5715	5132	7656	4981	5355	5493	5082	4181	5319	5013	5634	3870	5021	110
E	141	4153	4430	4787	6625	6196	5181	5102	4893	4931	5290	4835	4141	5616	4958	4252	5230	5963	5839	4394	4254	5295	4688	2729
F	2543	4825	5132	4416	4217	3956	5240	5333	5007	5132	5030	5023	7720	4899	4356	4767	4852	4845	4950	3849	6154	5207	4063	117
G	145	4467	4956	5525	7160	4451	4466	4032	5135	4915	3887	5889	4484	5975	5996	5410	4944	4327	4812	4966	4875	3947	4030	2809
H	2680	6638	5059	5985	4304	4568	4683	5136	6158	5372	5145	4876	7731	4439	5912	4604	4612	5324	4750	4877	4214	4079	4679	110
I	157	3856	4578	4877	7395	4388	5212	4604	5696	4396	5514	5082	4611	4853	5773	4873	5238	4870	3910	3610	4878	4986	4937	2848
J	2576	4385	5010	5101	3771	4704	5671	4339	5530	4818	5068	4947	7056	5380	6396	4952	4091	4901	5070	5121	5501	5150	4650	115
K	137	3967	5620	4745	6618	4378	4835	5391	3952	3978	5129	5840	4626	5377	4937	5854	4971	5396	4852	4845	5480	5198	5569	2755
L	2478	5591	4858	5366	4232	4965	5534	4065	5003	6291	5635	5592	7608	4184	5052	4427	4684	5833	5796	4704	4912	4592	4338	111
M	146	4391	6885	4302	6377	3773	4786	4951	5054	4338	4744	4412	4293	4124	5488	5163	5313	5989	4902	5315	4950	4698	5416	2667
N	2348	4165	5617	5005	4180	5015	4758	5512	5358	5447	5005	4945	7448	5164	5208	5537	5255	5998	4671	4427	5636	4847	6148	143
O	173	5800	5215	5293	7398	4402	5882	4904	5538	4640	4975	4967	4368	5158	6019	5119	6588	5167	5105	4769	3871	5344	5352	2750
P	2404	5057	5319	5306	7883	5366	5816	4894	5605	5854	5606	5356	7955	7490	7511	7566	7537	7764	6944	7557	7696	7629	7785	124
Plate information
Plate	Repeat	Barcode	Measured height	Chamber temperature at start	Chamber temperature at end	Humidity at start	Humidity at end	Ambient temperature at start	Ambient temperature at end	Group	Label	ScanX	ScanY	Measinfo	Kinetics	Measurement date
1	1	=""	14.85	24.48	24.5	44.5	44.7	23.01	23.14	1	Lilly FRET(1)	0	0	De=2nd Ex=Top Em=Top Wdw=1 (142)	0	23-07-23 13:02:20
Background information
Plate	Label	Result	Signal	Flashes/Time	Meastime	MeasInfo
1	Lilly FRET	0	124	20	00:00:00.000	De=1st Ex=Top Em=Top Wdw=1 (14)
1	Lilly FRET	0	54	5	00:00:00.000	De=2nd Ex=Top Em=Top Wdw=1 (142)
Results for Lilly FRET(1) - channel 2 window 1 (Counts)
	01	02	03	04	05	06	07	08	09	10	11	12	13	14	15	16	17	18	19	20	21	22	23	24
A	935	139032	132184	136210	125345	138099	130509	132257	133277	136056	129284	137590	131574	128129	131148	130553	134963	128246	135272	132391	131992	131278	129095	131329
B	132387	134584	128249	134950	135014	128630	135184	132675	126814	136379	129905	136656	125527	132798	136182	129270	135740	134786	135325	135401	135960	135853	136278	123
C	133	138887	135610	127755	135469	129476	136004	129995	137723	135818	133899	137038	134372	137443	135982	130719	137044	126413	136233	121181	133692	128716	136508	131446
D	133068	130925	133493	132644	133640	134673	131399	134824	132733	128142	135268	130154	133275	130199	135514	132579	130741	135068	132553	132259	126016	135925	133523	130
E	153	136435	134001	135024	122535	127331	134050	131106	132141	133796	134289	134937	128860	132932	132057	128887	131961	133611	130393	134122	130386	130286	130837	132712
F	134857	123874	131906	125717	132412	126273	132067	131992	133536	133504	133412	129049	130106	132795	132615	132798	128462	133385	130137	120916	131662	132286	129344	116
G	142	142507	139110	137282	133327	134146	137934	131555	139033	135945	139703	135942	136902	135752	138313	136535	138641	136586	131798	134748	134997	137689	137362	137382
H	139286	130844	137621	134011	138046	137641	135049	135699	136715	138276	137872	134733	133959	136244	137903	135312	134483	137543	138062	136958	135134	137989	129713	123
I	133	137651	136893	136075	133601	129987	134686	136722	133554	136220	135560	134220	133572	135641	135685	135358	136159	133961	124774	131318	134184	134964	134694	133306
J	135107	134057	129800	133995	124742	130419	132561	131266	134135	135077	134787	132983	128442	134235	135139	128314	132888	134447	135336	133697	127311	134053	131014	109
K	151	132481	134459	133893	128602	128779	131707	130413	132888	135372	134092	132522	132742	132905	133035	131867	131110	130081	127490	132449	129480	131461	130580	131655
L	132936	130377	131570	131494	131671	131401	130943	131524	133544	133167	131442	130754	129610	132589	133063	132417	131973	131519	132211	122851	132119	131673	127319	110
M	138	133400	133297	128500	129042	130654	125450	131593	132974	134382	133223	131044	129707	132284	132184	130624	131843	130503	131550	130970	130729	129319	130414	126758
N	132237	130170	128486	130948	130093	128601	129288	129276	132317	133048	131288	129395	126764	130132	131873	130924	130367	122198	130630	123148	129164	129847	129949	144
O	178	135317	133807	134735	131503	132891	131566	133079	134481	134408	132290	132831	133249	127640	131095	132714	131656	131306	130697	130870	131422	129778	129684	130531
P	133103	130640	130920	130766	131464	130565	131604	129781	132132	129856	130995	128739	130383	127471	131196	127744	130194	128323	130735	127322	129829	126757	129206	132
Basic assay information
Assay ID:				18978
Assay Started:				23-07-23 12:57:25
Assay Finished:				23-07-23 13:02:28
Assay Exported:				23-07-23 13:02:28
Protocol ID:				100202
Protocol Name:				Lilly FRET_384
Serial#:				="1040204"
Protocol information
Protocol:
Protocol name				Lilly FRET_384
Number of assay repeats				1
Start assay repeat each				N/A
Number of plate repeats				1
Start plate repeat each				N/A
Is label meas. height used				Yes
Height of measurement				Defined in label
Is gripper height used				No
Mode of measurement				By Columns bi-directional
Rotated plate				No
Soft move				No
Protocol notes
Plate type:
Name of the plate type				384 OptiPlate
Number of rows				16
Number of columns				24
Number of the wells in the plate				384
Height of the plate				14.35 mm
Coordinates of corners:
384 OptiPlate + Lilly FRET
12.1 mm x------------------------------------------------------- x 115.6 mm
9 mm 9 mm
12.1 mm x------------------------------------------------------- x 115.6 mm
76.5 mm 76.5 mm
Platemap:
Plate				1
Group				1
	01	02	03	04	05	06	07	08	09	10	11	12	13	14	15	16	17	18	19	20	21	22	23	24
A	-	-	-	-	-	-	-	-	-	-	-	-	-	-	-	-	-	-	-	-	-	-	-	-
B	-	-	-	-	-	-	-	-	-	-	-	-	-	-	-	-	-	-	-	-	-	-	-	-
C	-	-	-	-	-	-	-	-	-	-	-	-	-	-	-	-	-	-	-	-	-	-	-	-
D	-	-	-	-	-	-	-	-	-	-	-	-	-	-	-	-	-	-	-	-	-	-	-	-
E	-	-	-	-	-	-	-	-	-	-	-	-	-	-	-	-	-	-	-	-	-	-	-	-
F	-	-	-	-	-	-	-	-	-	-	-	-	-	-	-	-	-	-	-	-	-	-	-	-
G	-	-	-	-	-	-	-	-	-	-	-	-	-	-	-	-	-	-	-	-	-	-	-	-
H	-	-	-	-	-	-	-	-	-	-	-	-	-	-	-	-	-	-	-	-	-	-	-	-
I	-	-	-	-	-	-	-	-	-	-	-	-	-	-	-	-	-	-	-	-	-	-	-	-
J	-	-	-	-	-	-	-	-	-	-	-	-	-	-	-	-	-	-	-	-	-	-	-	-
K	-	-	-	-	-	-	-	-	-	-	-	-	-	-	-	-	-	-	-	-	-	-	-	-
L	-	-	-	-	-	-	-	-	-	-	-	-	-	-	-	-	-	-	-	-	-	-	-	-
M	-	-	-	-	-	-	-	-	-	-	-	-	-	-	-	-	-	-	-	-	-	-	-	-
N	-	-	-	-	-	-	-	-	-	-	-	-	-	-	-	-	-	-	-	-	-	-	-	-
O	-	-	-	-	-	-	-	-	-	-	-	-	-	-	-	-	-	-	-	-	-	-	-	-
P	-	-	-	-	-	-	-	-	-	-	-	-	-	-	-	-	-	-	-	-	-	-	-	-
- - Undefined
Calculations:
Plate				1
Formula index				Calc 1
Formula name				Label ratio
Formula				Label ratio where X = Lilly FRET(1) channel 1 window 1 Y = Lilly FRET(1) channel 2 window 1
Auto export parameters:
Export format				Plate2
Include basic assay information				Yes
Place assay information at				End of file
Include basic plate information				Yes
Place plate information at				Beginning of plate
Include protocol information				Yes
Protocol info level				Large
Include error and warning information				Yes
Include background information				Yes
Add plate number to the file name				Yes
Each plate to separate file				No
Field separator to use				System
File name format				<DefaultDataFolder>\<Date>\<ProtocolName>_<AssayID>.csv
Operations:
Plate 1
Group 1
Measurement
Label				Lilly FRET(1)
Labels:
Lilly FRET				6000025
Light source				Laser
Top mirror				LANCE/DELFIA Bias
Bottom mirror				N/A
Exc. filter				N/A
Using of excitation filter				Top
Ems. filter				APC 665
Using of emission filter				Top
2nd ems. filter				Europium 615
Using of 2nd emission filter				Top
Measurement height				7.3 mm
Cycle				16600
Delay				30
Number of flashes				20
Number of flashes for 2nd detector				5
Number of sequence windows				1
Total time of windows				500
Excitation light				100%
Reference excitation light				100%
Reference AD gain				4
Reference signal				323509
Last edited				13-06-14 09:17:06
Last edited by				EnVision
Factory preset				No
Filters:
APC 665				205
Filter type				Emission
Description				M665 CWL=665nm BW=7 5nm Tmin=75%
Used with				Luminescence DELFIA - Time-resolved Fluorescence Fluorescence Intensity LANCE - Time-resolved Fluorescence
Last edited				26-02-19 14:51:38
Last edited by				Installation
Factory preset				Yes
Europium 615				203
Filter type				Emission
Description				M615 CWL=615nm BW=8 5nm Tmin=80%
Used with				Luminescence DELFIA - Time-resolved Fluorescence Fluorescence Intensity LANCE - Time-resolved FluorescenceLuminescence Absorbance DELFIA - Time-resolved Fluorescence Fluorescence Intensity LANCE - Time-resolved Fluorescence
Last edited				26-02-19 14:51:38
Last edited by				Installation
Factory preset				Yes
Mirror modules:
LANCE/DELFIA Bias				445
Used by				Top
Dual				No
Bias				Yes
Description				D400
Used with				Luminescence DELFIA - Time-resolved Fluorescence Fluorescence Intensity LANCE - Time-resolved Fluorescence
Last edited				26-02-19 14:51:38
Last edited by				Installation
Factory preset				Yes
Instrument:
Serial number				1040204
Nickname				EnVision
Normalization:
Notifications for plate 1 repeat 1:
WARNING: Plate height defined in the plate editor does not match the actual plate height. Measured height is 14.85 mm. Plate editor height is 14.35 mm. The results may be affected.
Exported with EnVision Workstation version 1.14.3049.528
