## Supplementary material for "Genome-wide arrayed CRISPR activation screen for prion protein modulators": Plate_XC_A.csv

Plate information
Plate	Repeat	Barcode	Measured height	Chamber temperature at start	Chamber temperature at end	Humidity at start	Humidity at end	Ambient temperature at start	Ambient temperature at end	Formula	Measurement date
1	1	=""	N/A	N/A	N/A	N/A	N/A	N/A	N/A	Calc 1: Label ratio = X / Y where X = Lilly FRET(1) channel 1 window 1 Y = Lilly FRET(1) channel 2 window 1	21-03-24 15:55:39
Background information
Plate	Label	Result	Signal	Flashes/Time	Meastime	MeasInfo
1	Lilly FRET	0	120	20	00:00:00.000	De=1st Ex=Top Em=Top Wdw=1 (14)
1	Lilly FRET	0	69	5	00:00:00.000	De=2nd Ex=Top Em=Top Wdw=1 (142)
Calculated results: Calc 1: Label ratio = X / Y where X = Lilly FRET(1) channel 1 window 1 Y = Lilly FRET(1) channel 2 window 1
	01	02	03	04	05	06	07	08	09	10	11	12	13	14	15	16	17	18	19	20	21	22	23	24
A	0.0281433328	0.05610192063	0.05152107133	0.05072020703	0.07092127638	0.05857878417	0.05327656637	0.04439492023	0.03386031992	0.04638208256	0.04313290782	0.05223449956	0.07252519882	0.04773339833	0.06757222693	0.06736063317	0.07169328982	0.06785995706	0.06929910439	0.07007545814	0.07000021556	0.06918686564	0.07243584192	0.02078296977
B	0.01830342669	0.05517093406	0.0533825691	0.0650984447	0.03765317174	0.05500085582	0.02970198274	0.05237928296	0.04240887525	0.05017664299	0.04627581121	0.04254800453	0.09702154258	0.04473239924	0.06349034314	0.0644552145	0.06374698332	0.06435632824	0.06307250936	0.06368044735	0.06384330486	0.06295286939	0.06604747162	0.12371134021
C	0.25373134328	0.04093625998	0.04988042612	0.05337692251	0.1026640531	0.05118584228	0.05454531998	0.04483135609	0.04788799791	0.05066604619	0.02886152454	0.04910275232	0.03727021649	0.04646266143	0.06388500846	0.06330495847	0.06190100848	0.06429438822	0.06301513562	0.06349394995	0.06449316206	0.06533698092	0.06474649247	0.02101450349
D	0.01778285646	0.0492089697	0.04282099192	0.05280238641	0.03682946357	0.04979923987	0.03615509288	0.04427116179	0.04407899567	0.04662021939	0.03486372593	0.02620418731	0.10160675154	0.04378325714	0.05817549721	0.06224426442	0.06466429272	0.06291451936	0.06315270494	0.0628014243	0.06398786049	0.06232379357	0.0642245873	0.08666666667
E	0.02475752935	0.04533203393	0.05253785827	0.0456857375	0.08709151951	0.05223223514	0.04717427022	0.05109359387	0.05816036805	0.05451806766	0.04328528073	0.05302002292	0.0379669224	0.05321662224	0.06268416416	0.06350606226	0.06342047831	0.06276475196	0.06294431616	0.06319733874	0.06013897082	0.06050880329	0.06449850317	0.0195327784
F	0.01727386935	0.03156677118	0.04357344367	0.05213921825	0.036146782	0.04834899308	0.04744139302	0.05488802045	0.04609685828	0.04011953397	0.05119854584	0.04003698987	0.09295809437	0.0487602033	0.06343631336	0.06270682425	0.06354320768	0.06180808931	0.06332936762	0.06226383343	0.0620268905	0.0619329144	0.06525188723	0.23163841808
G	0.02422690565	0.04403411176	0.04256789692	0.04585283172	0.09343564898	0.04552901612	0.04387345126	0.04385355835	0.04287770418	0.04176334107	0.04161273525	0.04113507512	0.03357663161	0.04520264405	0.05914247519	0.05952363085	0.05810994733	0.05853129162	0.05739371809	0.05771421719	0.05564731763	0.05907062024	0.06139776465	0.02060194004
H	0.01838026632	0.04902828158	0.04768245839	0.04482933909	0.03488115062	0.05013337633	0.04597910107	0.04424011231	0.04223439148	0.04881948948	0.04409692871	0.04090021581	0.08981591667	0.04868741462	0.06045950104	0.05879206238	0.05893627928	0.05825092136	0.0583991653	0.05636392054	0.05861815784	0.05674162704	0.05994494099	0.04785894207
I	0.05096660808	0.04776658921	0.04076175763	0.04793912773	0.08898826495	0.04057687424	0.05318933318	0.05049390539	0.0434993399	0.0346885324	0.03425608118	0.03777140455	0.03386901804	0.04113829405	0.06028988988	0.05908244201	0.06046913766	0.05809925731	0.05920538148	0.05789752516	0.05848854962	0.05869096463	0.06315583162	0.02065008707
J	0.01775440721	0.03510417214	0.05153353961	0.05389665872	0.03534116695	0.04307082357	0.04626676373	0.04094264878	0.03554320895	0.04044430311	0.04347006769	0.04166070042	0.08636496965	0.04225816113	0.05796383453	0.05817424453	0.05817107903	0.05749639981	0.05916714204	0.05715136749	0.06021774961	0.06035630028	0.05961656833	0.06477732794
K	0.03739565943	0.04126629869	0.0491790955	0.04707134931	0.09089383002	0.0492065649	0.05022205247	0.05283830966	0.05128628339	0.02603394299	0.04618547453	0.04617070626	0.0332183535	0.04661456532	0.06164256724	0.06161627686	0.06014528962	0.06121397199	0.06182389696	0.0606703404	0.0620224137	0.05948862125	0.06430671619	0.01973891279
L	0.0178048098	0.0422881299	0.05021124228	0.04276975082	0.03560170731	0.03664343437	0.03767323094	0.0472924379	0.04754070034	0.03132062567	0.04372173651	0.0377735982	0.08025822478	0.0487411109	0.0625650205	0.06151214506	0.06188474432	0.06131256851	0.05973972821	0.06040970375	0.05420972005	0.06082555531	0.06380142881	0.01990202082
M	0.15816326531	0.04823117443	0.04673168769	0.05080345553	0.09170219545	0.05447634501	0.04429391487	0.03457116926	0.06041345216	0.05516107674	0.05545855159	0.04709402937	0.03499292029	0.04606034595	0.06338574886	0.06264650137	0.06012546046	0.06282190347	0.06145966709	0.06135351128	0.06142427343	0.06052289805	0.06354748603	0.01971677064
N	0.01722597262	0.04077719055	0.05402571935	0.04438275005	0.03724377884	0.05455289668	0.05465540849	0.04880149385	0.04643049049	0.02836368705	0.04578666849	0.04695480131	0.0934236588	0.04616234718	0.05953010212	0.06029933652	0.05991411628	0.06175124333	0.06125678465	0.05951187673	0.06025341833	0.06092769462	0.05861838631	0.07062600321
O	0.02457039494	0.0489662837	0.0307772104	0.04277788628	0.08614754098	0.048074224	0.04669220945	0.04163319349	0.04629872782	0.04136520573	0.03660760718	0.0443534035	0.03248577185	0.04383393299	0.0610095567	0.05967415548	0.06151150152	0.06368656207	0.062500	0.06125717035	0.06177553731	0.06155441356	0.063199741	0.02042135574
P	0.0181472825	0.0614871962	0.03853337694	0.04861598074	0.06917532867	0.04784988956	0.06161096397	0.0568125723	0.05782644076	0.05170758871	0.04540300038	0.04830932166	0.06948337715	0.05143474305	0.06669637118	0.06769954979	0.0666613258	0.06849142747	0.07123061324	0.06979033672	0.06948185414	0.07010921067	0.06989957815	0.0231810879
Plate information
Plate	Repeat	Barcode	Measured height	Chamber temperature at start	Chamber temperature at end	Humidity at start	Humidity at end	Ambient temperature at start	Ambient temperature at end	Group	Label	ScanX	ScanY	Measinfo	Kinetics	Measurement date
1	1	=""	14.72	23.94	23.96	41.1	41.1	23.01	22.84	1	Lilly FRET(1)	0	0	De=1st Ex=Top Em=Top Wdw=1 (14)	0	21-03-24 15:55:39
Background information
Plate	Label	Result	Signal	Flashes/Time	Meastime	MeasInfo
1	Lilly FRET	0	120	20	00:00:00.000	De=1st Ex=Top Em=Top Wdw=1 (14)
1	Lilly FRET	0	69	5	00:00:00.000	De=2nd Ex=Top Em=Top Wdw=1 (142)
Results for Lilly FRET(1) - channel 1 window 1 (Counts)
	01	02	03	04	05	06	07	08	09	10	11	12	13	14	15	16	17	18	19	20	21	22	23	24
A	355	7878	7279	7134	9926	8180	7408	6275	4729	6453	6109	7332	10095	6659	9407	9396	10040	9387	9556	9751	9742	9625	10037	2923
B	2597	7714	7445	9066	5319	7712	4169	7321	5971	7002	6526	5934	13349	6200	8787	8977	8796	8899	8662	8746	8843	8801	9216	48
C	68	5705	6883	7184	13827	6930	7370	6069	6605	6968	3954	6890	5020	6289	8689	8582	8403	8736	8410	8548	8696	8789	8722	2837
D	2381	6647	5821	7045	4968	6499	4930	5967	6004	6290	4724	3522	13400	5842	7731	8321	8771	8509	8454	8360	8518	8334	8563	39
E	97	5954	7081	6072	11388	6822	6288	6903	7661	7094	5705	7033	4830	7028	8254	8281	8311	8253	8314	8264	7850	7956	8381	2546
F	2310	4148	5792	6939	4743	6283	6231	7149	6048	5303	6760	5282	12043	6332	8236	8224	8204	7928	8304	8140	7981	7993	8471	41
G	123	6000	5851	6222	12651	6336	5995	6000	5839	5670	5594	5594	4568	6093	7919	7932	7856	8306	7733	7700	7513	7861	8251	2812
H	2526	6650	6517	6085	4734	6841	6323	6019	5846	6625	5947	5572	12227	6558	8213	8023	7933	7887	7836	7573	7824	7673	8122	38
I	87	6475	5488	6483	11860	5433	7348	6773	5832	4662	4591	5031	4567	5502	8032	7866	8043	7682	7798	7650	7662	7839	8378	2775
J	2404	4679	6862	7191	4719	5736	6165	5457	4734	5469	5767	5528	11483	5644	7722	7737	7741	7546	7779	7483	7782	7982	7942	32
K	112	5510	6542	6278	11912	6518	6706	7022	6836	3476	6178	6151	4401	6066	7989	8101	7824	7958	8064	7894	8141	7829	8311	2634
L	2418	5662	6703	5719	4721	4879	4972	6247	6328	4213	5801	5041	10468	6340	8179	8091	8141	8055	7882	7971	7219	7944	8377	65
M	62	6446	6272	6810	12088	7252	5872	4571	7870	7248	7337	6232	4572	6010	8328	8098	7802	8282	8016	8084	8044	7829	8190	2598
N	2294	5316	7163	5963	4924	7197	7185	6403	6135	3663	6022	6123	12122	6015	7771	7816	7911	8108	8013	7659	7694	7738	7547	44
O	163	6653	4213	5914	11561	6508	6398	5597	6347	5643	4998	6106	4418	5921	8197	8080	8319	8581	8351	8148	8186	8133	8394	2780
P	2570	8488	5302	6725	9550	6564	8537	7711	7959	7057	6286	6532	9568	6953	9131	9233	9153	9256	9484	9074	9364	9026	9362	101
Plate information
Plate	Repeat	Barcode	Measured height	Chamber temperature at start	Chamber temperature at end	Humidity at start	Humidity at end	Ambient temperature at start	Ambient temperature at end	Group	Label	ScanX	ScanY	Measinfo	Kinetics	Measurement date
1	1	=""	14.72	23.94	23.96	41.1	41.1	23.01	22.84	1	Lilly FRET(1)	0	0	De=2nd Ex=Top Em=Top Wdw=1 (142)	0	21-03-24 15:55:39
Background information
Plate	Label	Result	Signal	Flashes/Time	Meastime	MeasInfo
1	Lilly FRET	0	120	20	00:00:00.000	De=1st Ex=Top Em=Top Wdw=1 (14)
1	Lilly FRET	0	69	5	00:00:00.000	De=2nd Ex=Top Em=Top Wdw=1 (142)
Results for Lilly FRET(1) - channel 2 window 1 (Counts)
	01	02	03	04	05	06	07	08	09	10	11	12	13	14	15	16	17	18	19	20	21	22	23	24
A	12614	140423	141282	140654	139958	139641	139048	141345	139662	139127	141632	140367	139193	139504	139214	139488	140041	138329	137895	139150	139171	139116	138564	140644
B	141886	139820	139465	139266	141263	140216	140361	139769	140796	139547	141024	139466	137588	138602	138399	139275	137983	138277	137334	137342	138511	139803	139536	388
C	268	139363	137990	134590	134682	135389	135117	135374	137926	137528	136999	140318	134692	135356	136010	135566	135749	135875	133460	134627	134836	134518	134710	135002
D	133893	135077	135938	133422	134892	130504	136357	134783	136210	134920	135499	134406	131881	133430	132891	133683	135639	135247	133866	133118	133119	133721	133329	450
E	3918	131342	134779	132908	130759	130609	133293	135105	131722	130122	131800	132648	127216	132064	131676	130397	131046	131491	132085	130765	130531	131485	129941	130345
F	133728	131404	132925	133086	131215	129951	131341	130247	131202	132180	132035	131928	129553	129860	129831	131150	129109	128268	131124	130734	128670	129059	129820	177
G	5077	136258	137451	135695	135398	139164	136643	136819	136178	135765	134430	135991	136047	134793	133897	133258	135192	141907	134736	133416	135011	133078	134386	136492
H	137430	135636	136675	135737	135718	136456	137519	136053	138418	135704	134862	136234	136134	134696	135843	136464	134603	135397	134180	134359	133474	135227	135491	794
I	1707	135555	134636	135234	133276	133894	138148	134135	134071	134396	134020	133196	134843	133744	133223	133136	133010	132222	131711	132130	131000	133564	132656	134382
J	135403	133289	133156	133422	133527	133176	133249	133284	133190	135223	132666	132691	132959	133560	133221	132997	133073	131243	131475	130933	129231	132248	133218	494
K	2995	133523	133024	133372	131054	132462	133527	132896	133291	133518	133765	133223	132487	130131	129602	131475	130085	130003	130435	130113	131259	131605	129240	133442
L	135806	133891	133496	133716	132606	133148	131977	132093	133107	134512	132680	133453	130429	130075	130728	131535	131551	131376	131939	131949	133168	130603	131298	3266
M	392	133648	134213	134046	131818	133122	132569	132220	130269	131397	132297	132331	130655	130481	131386	129265	129762	131833	130427	131761	130958	129356	128880	131766
N	133171	130367	132585	134354	132210	131927	131460	131205	132133	129144	131523	130402	129753	130301	130539	129620	132039	131301	130810	128697	127694	127003	128748	623
O	6634	135869	136887	138249	134200	135374	137025	134436	137088	136419	136529	137667	135998	135078	134356	135402	135243	134738	133616	133013	132512	132127	132817	136132
P	141619	138045	137595	138329	138055	137179	138563	135727	137636	136479	138449	135212	137702	135181	136904	136382	137306	135141	133145	130018	134769	128742	133935	4357
Basic assay information
Assay ID:				19287
Assay Started:				21-03-24 15:50:44
Assay Finished:				21-03-24 15:55:46
Assay Exported:				21-03-24 15:55:46
Protocol ID:				100202
Protocol Name:				Lilly FRET_384
Serial#:				="1040204"
Protocol information
Protocol:
Protocol name				Lilly FRET_384
Number of assay repeats				1
Start assay repeat each				N/A
Number of plate repeats				1
Start plate repeat each				N/A
Is label meas. height used				Yes
Height of measurement				Defined in label
Is gripper height used				No
Mode of measurement				By Columns bi-directional
Rotated plate				No
Soft move				No
Protocol notes
Plate type:
Name of the plate type				384 OptiPlate
Number of rows				16
Number of columns				24
Number of the wells in the plate				384
Height of the plate				14.35 mm
Coordinates of corners:
384 OptiPlate + Lilly FRET
12.1 mm x------------------------------------------------------- x 115.6 mm
9 mm 9 mm
12.1 mm x------------------------------------------------------- x 115.6 mm
76.5 mm 76.5 mm
Platemap:
Plate				1
Group				1
	01	02	03	04	05	06	07	08	09	10	11	12	13	14	15	16	17	18	19	20	21	22	23	24
A	-	-	-	-	-	-	-	-	-	-	-	-	-	-	-	-	-	-	-	-	-	-	-	-
B	-	-	-	-	-	-	-	-	-	-	-	-	-	-	-	-	-	-	-	-	-	-	-	-
C	-	-	-	-	-	-	-	-	-	-	-	-	-	-	-	-	-	-	-	-	-	-	-	-
D	-	-	-	-	-	-	-	-	-	-	-	-	-	-	-	-	-	-	-	-	-	-	-	-
E	-	-	-	-	-	-	-	-	-	-	-	-	-	-	-	-	-	-	-	-	-	-	-	-
F	-	-	-	-	-	-	-	-	-	-	-	-	-	-	-	-	-	-	-	-	-	-	-	-
G	-	-	-	-	-	-	-	-	-	-	-	-	-	-	-	-	-	-	-	-	-	-	-	-
H	-	-	-	-	-	-	-	-	-	-	-	-	-	-	-	-	-	-	-	-	-	-	-	-
I	-	-	-	-	-	-	-	-	-	-	-	-	-	-	-	-	-	-	-	-	-	-	-	-
J	-	-	-	-	-	-	-	-	-	-	-	-	-	-	-	-	-	-	-	-	-	-	-	-
K	-	-	-	-	-	-	-	-	-	-	-	-	-	-	-	-	-	-	-	-	-	-	-	-
L	-	-	-	-	-	-	-	-	-	-	-	-	-	-	-	-	-	-	-	-	-	-	-	-
M	-	-	-	-	-	-	-	-	-	-	-	-	-	-	-	-	-	-	-	-	-	-	-	-
N	-	-	-	-	-	-	-	-	-	-	-	-	-	-	-	-	-	-	-	-	-	-	-	-
O	-	-	-	-	-	-	-	-	-	-	-	-	-	-	-	-	-	-	-	-	-	-	-	-
P	-	-	-	-	-	-	-	-	-	-	-	-	-	-	-	-	-	-	-	-	-	-	-	-
- - Undefined
Calculations:
Plate				1
Formula index				Calc 1
Formula name				Label ratio
Formula				Label ratio where X = Lilly FRET(1) channel 1 window 1 Y = Lilly FRET(1) channel 2 window 1
Auto export parameters:
Export format				Plate2
Include basic assay information				Yes
Place assay information at				End of file
Include basic plate information				Yes
Place plate information at				Beginning of plate
Include protocol information				Yes
Protocol info level				Large
Include error and warning information				Yes
Include background information				Yes
Add plate number to the file name				Yes
Each plate to separate file				No
Field separator to use				System
File name format				<DefaultDataFolder>\<Date>\<ProtocolName>_<AssayID>.csv
Operations:
Plate 1
Group 1
Measurement
Label				Lilly FRET(1)
Labels:
Lilly FRET				6000025
Light source				Laser
Top mirror				LANCE/DELFIA Bias
Bottom mirror				N/A
Exc. filter				N/A
Using of excitation filter				Top
Ems. filter				APC 665
Using of emission filter				Top
2nd ems. filter				Europium 615
Using of 2nd emission filter				Top
Measurement height				7.3 mm
Cycle				16600
Delay				30
Number of flashes				20
Number of flashes for 2nd detector				5
Number of sequence windows				1
Total time of windows				500
Excitation light				100%
Reference excitation light				100%
Reference AD gain				4
Reference signal				323509
Last edited				13-06-14 09:17:06
Last edited by				EnVision
Factory preset				No
Filters:
APC 665				205
Filter type				Emission
Description				M665 CWL=665nm BW=7 5nm Tmin=75%
Used with				Luminescence DELFIA - Time-resolved Fluorescence Fluorescence Intensity LANCE - Time-resolved Fluorescence
Last edited				26-02-19 14:51:38
Last edited by				Installation
Factory preset				Yes
Europium 615				203
Filter type				Emission
Description				M615 CWL=615nm BW=8 5nm Tmin=80%
Used with				Luminescence DELFIA - Time-resolved Fluorescence Fluorescence Intensity LANCE - Time-resolved FluorescenceLuminescence Absorbance DELFIA - Time-resolved Fluorescence Fluorescence Intensity LANCE - Time-resolved Fluorescence
Last edited				26-02-19 14:51:38
Last edited by				Installation
Factory preset				Yes
Mirror modules:
LANCE/DELFIA Bias				445
Used by				Top
Dual				No
Bias				Yes
Description				D400
Used with				Luminescence DELFIA - Time-resolved Fluorescence Fluorescence Intensity LANCE - Time-resolved Fluorescence
Last edited				26-02-19 14:51:38
Last edited by				Installation
Factory preset				Yes
Instrument:
Serial number				1040204
Nickname				EnVision
Normalization:
Exported with EnVision Workstation version 1.14.3049.528
