## Supplementary material for "Genome-wide arrayed CRISPR activation screen for prion protein modulators": Plate_XC_B.csv

Plate information
Plate	Repeat	Barcode	Measured height	Chamber temperature at start	Chamber temperature at end	Humidity at start	Humidity at end	Ambient temperature at start	Ambient temperature at end	Formula	Measurement date
1	1	=""	N/A	N/A	N/A	N/A	N/A	N/A	N/A	Calc 1: Label ratio = X / Y where X = Lilly FRET(1) channel 1 window 1 Y = Lilly FRET(1) channel 2 window 1	21-03-24 16:01:12
Background information
Plate	Label	Result	Signal	Flashes/Time	Meastime	MeasInfo
1	Lilly FRET	0	116	20	00:00:00.000	De=1st Ex=Top Em=Top Wdw=1 (14)
1	Lilly FRET	0	75	5	00:00:00.000	De=2nd Ex=Top Em=Top Wdw=1 (142)
Calculated results: Calc 1: Label ratio = X / Y where X = Lilly FRET(1) channel 1 window 1 Y = Lilly FRET(1) channel 2 window 1
	01	02	03	04	05	06	07	08	09	10	11	12	13	14	15	16	17	18	19	20	21	22	23	24
A	0.03334467506	0.05292998809	0.05027146446	0.05588499681	0.0694916117	0.05882438772	0.05546180754	0.04701910949	0.03583379096	0.04764124489	0.04594550905	0.05502434189	0.07055490801	0.04862672486	0.0676991314	0.07200680472	0.07061124838	0.06956317036	0.07049309489	0.06925377543	0.06857011043	0.06820373519	0.07026236281	0.02055509558
B	0.01801607345	0.05613644467	0.05407183075	0.0660726515	0.03762949646	0.05441052802	0.03002460913	0.05225098625	0.0435490822	0.04917200639	0.04428504025	0.04288548794	0.10596276576	0.04642280876	0.0652560204	0.06448360867	0.06473261467	0.06345716899	0.06257789971	0.06236075249	0.06304642101	0.06356977466	0.06619753303	0.03011803012
C	0.05985915493	0.03561828966	0.04925477673	0.05126018427	0.08907195954	0.04218683716	0.05387852455	0.04640639798	0.04588802957	0.04878866628	0.02853270234	0.05009290451	0.0388329488	0.04826378313	0.06485093287	0.06400470657	0.06299385426	0.06270419606	0.06258679607	0.0627357275	0.06457030743	0.06410924074	0.06618374152	0.02000768657
D	0.01757851663	0.04938021642	0.04214203089	0.05177447313	0.03668283562	0.04923244618	0.03724319632	0.04588049166	0.0457808737	0.04769405528	0.03469818425	0.02489331437	0.10363171196	0.04418984011	0.06309423563	0.0625211532	0.06366978736	0.06267013398	0.06222862105	0.06178159824	0.06350288329	0.06341771081	0.06454549627	0.03800475059
E	0.04884065121	0.04249567886	0.05237538641	0.04336014161	0.08012753704	0.05317030244	0.05117110482	0.05038505716	0.05905755797	0.05347762216	0.04289135812	0.0544169557	0.0363515065	0.05275546192	0.06500101248	0.06413504709	0.06407297761	0.0626082385	0.06272696498	0.06265773146	0.06241411618	0.06385176326	0.0649962846	0.02010135265
F	0.01735990713	0.03193057902	0.0458238916	0.05282323151	0.03592087355	0.04948938911	0.04860527027	0.05323966602	0.04497846364	0.03989716984	0.05032579412	0.03941834936	0.0908925131	0.04854602259	0.06301750788	0.0620316598	0.06138115538	0.04945778704	0.06157852411	0.0633964896	0.06354512413	0.06160610111	0.06602003246	0.03689806129
G	0.1867816092	0.04118449489	0.04180842663	0.04646184371	0.08777804533	0.04617392723	0.046112415	0.04964246321	0.04901945938	0.04352371561	0.04284163246	0.04657095656	0.03645040182	0.05025062097	0.06296493092	0.06331157807	0.06350977016	0.06188442364	0.06418829774	0.06153614231	0.06120595026	0.06203485104	0.06246600945	0.02024800106
H	0.01718948214	0.04821934606	0.05029827175	0.04628886549	0.03691537735	0.05037217565	0.04572052337	0.04606792475	0.04296578787	0.05125564562	0.04455805516	0.04255776385	0.09592041617	0.05228187268	0.06068633353	0.06122750947	0.05817120477	0.06146664073	0.06021915701	0.05972852686	0.06072810252	0.06049004594	0.06372130598	0.0648815654
I	0.19325153374	0.04503186004	0.04148061816	0.04430978555	0.09721895333	0.04037136553	0.05536174731	0.05345431271	0.04601252483	0.03460822793	0.03498679457	0.04091500434	0.03651215805	0.04544641899	0.06490435787	0.06363732463	0.06439382496	0.06217968273	0.06356126147	0.06135510755	0.06124462933	0.06276137785	0.06378667962	0.01972365784
J	0.01741253549	0.03669223187	0.05458109147	0.05427157663	0.03696641088	0.0426794715	0.0526948492	0.04279702612	0.03661645774	0.04314193321	0.04147519006	0.04500555484	0.09529249036	0.04579064117	0.06315951347	0.06086003628	0.06168284393	0.0616100555	0.06240478823	0.06080171147	0.06036287509	0.06303337558	0.06383722285	0.03656752804
K	0.07142857143	0.03843137255	0.04950039938	0.04659580317	0.08314812394	0.05044319591	0.05370663308	0.05437027364	0.05171931152	0.02634069641	0.04430898629	0.04430518163	0.0373896552	0.04799300593	0.0624425793	0.06286159237	0.06295375049	0.06202812618	0.06144619656	0.0599624176	0.06006611366	0.06046444033	0.06415184821	0.01979726512
L	0.01732952811	0.04271503803	0.05221616443	0.04615499645	0.03170454545	0.04022877659	0.03865152828	0.04829956446	0.04938159811	0.03258655804	0.04101718399	0.0378929662	0.08559395516	0.04701178898	0.06192175169	0.06112445282	0.06223770868	0.06080419182	0.05914395691	0.06187324734	0.06164404617	0.06190866872	0.05614963014	0.02519732848
M	0.28085106383	0.04577273942	0.04685351984	0.04935057094	0.08144515112	0.06335505753	0.0470028473	0.03678108833	0.06136139126	0.05518581196	0.0520659291	0.04468381758	0.03670080224	0.04816661733	0.06462937969	0.06326267479	0.06132079068	0.06182204296	0.06083452091	0.06210991018	0.06153347532	0.06243939977	0.06188587122	0.01956150815
N	0.0178712458	0.04019026241	0.05449763121	0.04413489624	0.03499268391	0.05194744833	0.0527101139	0.0499214226	0.04795758081	0.02860148852	0.04735158919	0.04726186215	0.09130972935	0.0440769433	0.06072606747	0.05903372694	0.06073210669	0.06007531925	0.05773899609	0.06018540304	0.05990355645	0.05932814135	0.06300085052	0.02306468717
O	0.02772734775	0.04524645702	0.02921424517	0.04054004123	0.0930143727	0.04788355437	0.04881363019	0.04239667022	0.04657698505	0.03892015153	0.03568589347	0.0447000246	0.03576175946	0.04408061395	0.06158342349	0.06275007172	0.05973712041	0.06102740343	0.06072270168	0.05845108021	0.06082132829	0.06122045598	0.06259229376	0.02017209341
P	0.01840633907	0.05714669894	0.03780641339	0.04589552515	0.06747014677	0.04665935983	0.06135947383	0.05711988348	0.05682614033	0.05274562095	0.04633581361	0.04587078888	0.06566708945	0.04984605704	0.0638736421	0.06722281277	0.06674232108	0.06654308701	0.06699398403	0.06517016655	0.0668108389	0.06753119648	0.06817186769	0.02256169213
Plate information
Plate	Repeat	Barcode	Measured height	Chamber temperature at start	Chamber temperature at end	Humidity at start	Humidity at end	Ambient temperature at start	Ambient temperature at end	Group	Label	ScanX	ScanY	Measinfo	Kinetics	Measurement date
1	1	=""	14.85	23.94	23.92	41.1	40.1	22.72	23.14	1	Lilly FRET(1)	0	0	De=1st Ex=Top Em=Top Wdw=1 (14)	0	21-03-24 16:01:12
Background information
Plate	Label	Result	Signal	Flashes/Time	Meastime	MeasInfo
1	Lilly FRET	0	116	20	00:00:00.000	De=1st Ex=Top Em=Top Wdw=1 (14)
1	Lilly FRET	0	75	5	00:00:00.000	De=2nd Ex=Top Em=Top Wdw=1 (142)
Results for Lilly FRET(1) - channel 1 window 1 (Counts)
	01	02	03	04	05	06	07	08	09	10	11	12	13	14	15	16	17	18	19	20	21	22	23	24
A	98	7291	6963	7709	9556	8063	7658	6449	4894	6541	6253	7550	9564	6618	9158	9820	9602	9456	9484	9378	9215	9265	9558	2855
B	2504	7715	7481	9069	5107	7376	4075	7139	5962	6684	6007	5879	14030	6272	8777	8763	8575	8602	8485	8453	8430	8401	9059	74
C	85	4744	6540	6732	11623	5569	7093	6174	6058	6402	3726	6632	5083	6338	8429	8377	8323	8080	8022	8034	8458	8371	8634	2655
D	2367	6585	5574	6810	4787	6504	4891	6032	6007	6298	4571	3220	13286	5743	8242	8128	8399	8242	8169	8100	8105	8245	8437	48
E	99	5581	6811	5634	10379	6888	6670	6536	7719	6953	5462	7076	4686	6836	8346	8328	8246	8098	8153	8069	7994	8222	8397	2614
F	2303	4158	6006	6905	4645	6455	6299	6995	5806	5137	6426	5099	11464	6262	8113	7947	7732	6458	8040	8181	8060	7973	8338	59
G	65	5374	5665	6229	11665	6226	6130	6616	6474	5870	5761	6371	4835	6757	8532	8391	8483	8143	8514	8164	8085	8277	8155	2740
H	2290	6449	6720	6287	5001	6862	6157	6203	5836	6968	5944	5743	12612	7003	8064	8276	7753	8216	7985	8079	8037	8058	8361	63
I	63	6000	5481	5901	12805	5379	7665	7099	6091	4594	4610	5661	4805	6355	8537	8428	8526	8153	8471	7995	8068	8179	8406	2618
J	2275	4765	7101	7195	4827	5724	6882	5624	4840	5750	5352	5955	12263	6069	8625	8053	8058	7970	8070	7901	7785	8206	8220	75
K	77	5047	6569	6102	10812	6590	6994	7161	6836	3451	5837	5875	4909	6313	8020	8073	8099	8076	7879	7786	7777	7905	8294	2619
L	2271	5621	6867	6173	4185	5423	5086	6310	6544	4304	5447	5001	11056	6197	8105	8043	8127	8007	7698	8274	8021	8225	7325	83
M	66	5996	6237	6539	10744	8331	6273	4870	8013	7272	6918	5961	4831	6346	8284	8243	8044	8093	7940	8160	7974	8114	8112	2591
N	2376	5264	7086	5757	4496	6706	6747	7052	6503	3670	6500	6074	11582	5701	7805	7649	7826	7673	7325	7674	7615	7656	8074	87
O	168	6197	3963	5486	12419	6405	6538	5694	6215	5291	4848	5997	4735	5899	8197	8312	7908	8133	8014	7773	7971	8053	8223	2703
P	2525	7650	5105	6202	9125	6258	8275	7530	7546	6962	6221	6006	8698	6654	8367	8727	8822	8759	8842	8550	8743	8832	9031	96
Plate information
Plate	Repeat	Barcode	Measured height	Chamber temperature at start	Chamber temperature at end	Humidity at start	Humidity at end	Ambient temperature at start	Ambient temperature at end	Group	Label	ScanX	ScanY	Measinfo	Kinetics	Measurement date
1	1	=""	14.85	23.94	23.92	41.1	40.1	22.72	23.14	1	Lilly FRET(1)	0	0	De=2nd Ex=Top Em=Top Wdw=1 (142)	0	21-03-24 16:01:12
Background information
Plate	Label	Result	Signal	Flashes/Time	Meastime	MeasInfo
1	Lilly FRET	0	116	20	00:00:00.000	De=1st Ex=Top Em=Top Wdw=1 (14)
1	Lilly FRET	0	75	5	00:00:00.000	De=2nd Ex=Top Em=Top Wdw=1 (142)
Results for Lilly FRET(1) - channel 2 window 1 (Counts)
	01	02	03	04	05	06	07	08	09	10	11	12	13	14	15	16	17	18	19	20	21	22	23	24
A	2939	137748	138508	137944	137513	137069	138077	137157	136575	137297	136096	137212	135554	136098	135275	136376	135984	135934	134538	135415	134388	135843	136033	138895
B	138987	137433	138353	137258	135718	135562	135722	136629	136903	135931	135644	137086	132405	135106	134501	135895	132468	135556	135591	135550	133711	132154	136848	2457
C	1420	133190	132779	131330	130490	132008	131648	133042	132017	131219	130587	132394	130894	131320	129975	130881	132124	128859	128174	128061	130989	130574	130455	132699
D	134653	133353	132267	131532	130497	132108	131326	131472	131212	132050	131736	129352	128204	129962	130630	130004	131915	131514	131274	131107	127632	130011	130714	1263
E	2027	131331	130042	129935	129531	129546	130347	129721	130703	130017	127345	130033	128908	129579	128398	129851	128697	129344	129976	128779	128080	128767	129192	130041
F	132662	130220	131067	130719	129312	130432	129595	131387	129084	128756	127688	129356	126127	128991	128742	128112	125967	130576	130565	129045	126839	129419	126295	1599
G	348	130486	135499	134067	132892	134838	132936	133273	132070	134869	134472	136802	132646	134466	135504	132535	133570	131584	132641	132670	132095	133425	130551	135322
H	133221	133743	133603	135821	135472	136226	134666	134649	135829	135946	133399	134946	131484	133947	132880	135168	133279	133666	132599	135262	132344	133212	131212	971
I	326	133239	132134	133176	131713	133238	138453	132805	132377	132743	131764	138360	131600	139835	131532	132438	132404	131120	133273	130307	131734	130319	131783	132734
J	130653	129864	130100	132574	130578	134116	130601	131411	132181	133281	129041	132317	128688	132538	136559	132320	130636	129362	129317	129947	128970	130185	128765	2051
K	1078	131325	132706	130956	130033	130642	130226	131708	132175	131014	131734	132603	131293	131540	128438	128425	128650	130199	128226	129848	129474	130738	129287	132291
L	131048	131593	131511	133745	132000	134804	131586	130643	132519	132079	132798	131977	129168	131818	130891	131584	130580	131685	130157	133725	130118	132857	130455	3294
M	235	130995	133117	132501	131917	131497	133460	132405	130587	131773	132870	133404	131632	131751	128177	130298	131179	130908	130518	131380	129588	129950	131080	132454
N	132951	130977	130024	130441	128484	129092	128002	141262	135599	128315	137271	128518	126843	129342	128528	129570	128861	127723	126864	127506	127121	129045	128157	3772
O	6059	136961	135653	135323	133517	133762	133938	134303	133435	135945	135852	134161	132404	133823	133104	132462	132380	133268	131977	132983	131056	131541	131374	133997
P	137181	133866	135030	135133	135245	134121	134861	131828	132791	131992	134259	130933	132456	133491	130993	129822	132180	131629	131982	131195	130862	130784	132474	4255
Basic assay information
Assay ID:				19288
Assay Started:				21-03-24 15:56:19
Assay Finished:				21-03-24 16:01:20
Assay Exported:				21-03-24 16:01:20
Protocol ID:				100202
Protocol Name:				Lilly FRET_384
Serial#:				="1040204"
Protocol information
Protocol:
Protocol name				Lilly FRET_384
Number of assay repeats				1
Start assay repeat each				N/A
Number of plate repeats				1
Start plate repeat each				N/A
Is label meas. height used				Yes
Height of measurement				Defined in label
Is gripper height used				No
Mode of measurement				By Columns bi-directional
Rotated plate				No
Soft move				No
Protocol notes
Plate type:
Name of the plate type				384 OptiPlate
Number of rows				16
Number of columns				24
Number of the wells in the plate				384
Height of the plate				14.35 mm
Coordinates of corners:
384 OptiPlate + Lilly FRET
12.1 mm x------------------------------------------------------- x 115.6 mm
9 mm 9 mm
12.1 mm x------------------------------------------------------- x 115.6 mm
76.5 mm 76.5 mm
Platemap:
Plate				1
Group				1
	01	02	03	04	05	06	07	08	09	10	11	12	13	14	15	16	17	18	19	20	21	22	23	24
A	-	-	-	-	-	-	-	-	-	-	-	-	-	-	-	-	-	-	-	-	-	-	-	-
B	-	-	-	-	-	-	-	-	-	-	-	-	-	-	-	-	-	-	-	-	-	-	-	-
C	-	-	-	-	-	-	-	-	-	-	-	-	-	-	-	-	-	-	-	-	-	-	-	-
D	-	-	-	-	-	-	-	-	-	-	-	-	-	-	-	-	-	-	-	-	-	-	-	-
E	-	-	-	-	-	-	-	-	-	-	-	-	-	-	-	-	-	-	-	-	-	-	-	-
F	-	-	-	-	-	-	-	-	-	-	-	-	-	-	-	-	-	-	-	-	-	-	-	-
G	-	-	-	-	-	-	-	-	-	-	-	-	-	-	-	-	-	-	-	-	-	-	-	-
H	-	-	-	-	-	-	-	-	-	-	-	-	-	-	-	-	-	-	-	-	-	-	-	-
I	-	-	-	-	-	-	-	-	-	-	-	-	-	-	-	-	-	-	-	-	-	-	-	-
J	-	-	-	-	-	-	-	-	-	-	-	-	-	-	-	-	-	-	-	-	-	-	-	-
K	-	-	-	-	-	-	-	-	-	-	-	-	-	-	-	-	-	-	-	-	-	-	-	-
L	-	-	-	-	-	-	-	-	-	-	-	-	-	-	-	-	-	-	-	-	-	-	-	-
M	-	-	-	-	-	-	-	-	-	-	-	-	-	-	-	-	-	-	-	-	-	-	-	-
N	-	-	-	-	-	-	-	-	-	-	-	-	-	-	-	-	-	-	-	-	-	-	-	-
O	-	-	-	-	-	-	-	-	-	-	-	-	-	-	-	-	-	-	-	-	-	-	-	-
P	-	-	-	-	-	-	-	-	-	-	-	-	-	-	-	-	-	-	-	-	-	-	-	-
- - Undefined
Calculations:
Plate				1
Formula index				Calc 1
Formula name				Label ratio
Formula				Label ratio where X = Lilly FRET(1) channel 1 window 1 Y = Lilly FRET(1) channel 2 window 1
Auto export parameters:
Export format				Plate2
Include basic assay information				Yes
Place assay information at				End of file
Include basic plate information				Yes
Place plate information at				Beginning of plate
Include protocol information				Yes
Protocol info level				Large
Include error and warning information				Yes
Include background information				Yes
Add plate number to the file name				Yes
Each plate to separate file				No
Field separator to use				System
File name format				<DefaultDataFolder>\<Date>\<ProtocolName>_<AssayID>.csv
Operations:
Plate 1
Group 1
Measurement
Label				Lilly FRET(1)
Labels:
Lilly FRET				6000025
Light source				Laser
Top mirror				LANCE/DELFIA Bias
Bottom mirror				N/A
Exc. filter				N/A
Using of excitation filter				Top
Ems. filter				APC 665
Using of emission filter				Top
2nd ems. filter				Europium 615
Using of 2nd emission filter				Top
Measurement height				7.3 mm
Cycle				16600
Delay				30
Number of flashes				20
Number of flashes for 2nd detector				5
Number of sequence windows				1
Total time of windows				500
Excitation light				100%
Reference excitation light				100%
Reference AD gain				4
Reference signal				323509
Last edited				13-06-14 09:17:06
Last edited by				EnVision
Factory preset				No
Filters:
APC 665				205
Filter type				Emission
Description				M665 CWL=665nm BW=7 5nm Tmin=75%
Used with				Luminescence DELFIA - Time-resolved Fluorescence Fluorescence Intensity LANCE - Time-resolved Fluorescence
Last edited				26-02-19 14:51:38
Last edited by				Installation
Factory preset				Yes
Europium 615				203
Filter type				Emission
Description				M615 CWL=615nm BW=8 5nm Tmin=80%
Used with				Luminescence DELFIA - Time-resolved Fluorescence Fluorescence Intensity LANCE - Time-resolved FluorescenceLuminescence Absorbance DELFIA - Time-resolved Fluorescence Fluorescence Intensity LANCE - Time-resolved Fluorescence
Last edited				26-02-19 14:51:38
Last edited by				Installation
Factory preset				Yes
Mirror modules:
LANCE/DELFIA Bias				445
Used by				Top
Dual				No
Bias				Yes
Description				D400
Used with				Luminescence DELFIA - Time-resolved Fluorescence Fluorescence Intensity LANCE - Time-resolved Fluorescence
Last edited				26-02-19 14:51:38
Last edited by				Installation
Factory preset				Yes
Instrument:
Serial number				1040204
Nickname				EnVision
Normalization:
Notifications for plate 1 repeat 1:
WARNING: Plate height defined in the plate editor does not match the actual plate height. Measured height is 14.85 mm. Plate editor height is 14.35 mm. The results may be affected.
Exported with EnVision Workstation version 1.14.3049.528
