## Supplementary material for "Genome-wide arrayed CRISPR activation screen for prion protein modulators": Plate_XCI_A.csv

Plate information
Plate	Repeat	Barcode	Measured height	Chamber temperature at start	Chamber temperature at end	Humidity at start	Humidity at end	Ambient temperature at start	Ambient temperature at end	Formula	Measurement date
1	1	=""	N/A	N/A	N/A	N/A	N/A	N/A	N/A	Calc 1: Label ratio = X / Y where X = Lilly FRET(1) channel 1 window 1 Y = Lilly FRET(1) channel 2 window 1	21-03-24 16:07:00
Background information
Plate	Label	Result	Signal	Flashes/Time	Meastime	MeasInfo
1	Lilly FRET	0	98	20	00:00:00.000	De=1st Ex=Top Em=Top Wdw=1 (14)
1	Lilly FRET	0	74	5	00:00:00.000	De=2nd Ex=Top Em=Top Wdw=1 (142)
Calculated results: Calc 1: Label ratio = X / Y where X = Lilly FRET(1) channel 1 window 1 Y = Lilly FRET(1) channel 2 window 1
	01	02	03	04	05	06	07	08	09	10	11	12	13	14	15	16	17	18	19	20	21	22	23	24
A	0.02332411887	0.06937946542	0.06917922104	0.06859904778	0.06946097356	0.07259345078	0.07319746582	0.07305912895	0.07358402292	0.07065225267	0.07232872695	0.07295096297	0.07457192095	0.06708726432	0.07254874518	0.07181757288	0.07348873383	0.07620733637	0.07258983964	0.07390269404	0.07256273016	0.07066240951	0.07338949381	0.02090652787
B	0.01779334303	0.03805248869	0.04082206801	0.04456467418	0.04393834493	0.04172877388	0.05747863871	0.04610295939	0.04975109895	0.04471234885	0.04239452447	0.04987576732	0.04620675465	0.05087943833	0.04899462693	0.041001765	0.05581138722	0.04680968017	0.06479752132	0.06483673887	0.06397000007	0.06484048919	0.11783318849	0.03816254417
C	0.07603092784	0.09995083543	0.03370116314	0.03898449915	0.05575287587	0.04054346933	0.05628426365	0.04408017858	0.04921083116	0.03174997339	0.03984015774	0.04416130442	0.04445213831	0.04515650878	0.05040550485	0.0443864785	0.04731912866	0.04273262048	0.06409553732	0.06320138631	0.0619912102	0.06165340745	0.03673304218	0.02060043274
D	0.01828774423	0.03487100111	0.04583975923	0.0269442789	0.044160743	0.05067753746	0.04621699051	0.04675131926	0.03225172966	0.03684475466	0.04308192184	0.05058186072	0.03485956488	0.05323827392	0.05029176033	0.04723837209	0.03909259091	0.05168750047	0.0623631809	0.06384662805	0.06132763294	0.06330981203	0.10645762018	0.07488986784
E	0.03954263935	0.09839014786	0.06269089798	0.05647941671	0.05203614707	0.05042364441	0.0582173427	0.05337466054	0.05999033145	0.06577266428	0.05435944771	0.06223172664	0.04959273353	0.04582693095	0.04557477893	0.04930410471	0.05305817695	0.05713867059	0.0640978509	0.06443504289	0.06512101282	0.06599402383	0.03470772644	0.01945636403
F	0.01755484474	0.03431961722	0.05017289256	0.05530143943	0.05186228959	0.047543654	0.0413533547	0.04702666241	0.04073878279	0.03639890635	0.04233247076	0.03670719609	0.04939143376	0.04948227874	0.05213773907	0.04382234186	0.0456331671	0.04906747162	0.06155646486	0.06398038059	0.06188309685	0.06701502489	0.101891086	0.04607508532
G	0.38271604938	0.09867817147	0.05019288062	0.04428855928	0.04806484417	0.03999471742	0.05361742636	0.04362575179	0.0481373114	0.03971010669	0.04620217691	0.04790658104	0.04378522781	0.04826755537	0.04688402866	0.03517483039	0.04781474573	0.05080637922	0.06192484233	0.06338594018	0.062965122	0.06159074251	0.03644564379	0.02068794528
H	0.01771802877	0.03647073568	0.04422831492	0.04124732256	0.0515447438	0.04838975343	0.04980659422	0.03931708958	0.04973471909	0.04710774715	0.04872913992	0.03397320609	0.08052039381	0.03736490118	0.04834470726	0.03747933396	0.04632585499	0.0423458527	0.06060989875	0.06076763037	0.06245989464	0.06032421136	0.10696419961	0.04912280702
I	0.12110091743	0.09131705124	0.06231586465	0.06322416647	0.06398819357	0.0609476257	0.06434592849	0.06308646675	0.06386966659	0.06191083759	0.06377576564	0.06257582722	0.06191151618	0.06631686562	0.06510907622	0.06444338242	0.06608833948	0.06314082837	0.06483325596	0.06351078808	0.06378444208	0.06166584661	0.03728295343	0.02000947817
J	0.01763325511	0.03720347503	0.06244112502	0.0626934465	0.06583451496	0.06275541749	0.06315391021	0.06316332883	0.06700739031	0.06186609537	0.06132283752	0.06010537857	0.06022945988	0.06149823804	0.06415187377	0.06120162631	0.06373766124	0.0607551626	0.05852861777	0.06148760836	0.06171842555	0.06315402693	0.10061756172	0.04960629921
K	0.05273972603	0.09739812775	0.06332783003	0.062500	0.06288851893	0.06275314493	0.06480749094	0.06774689399	0.06310253494	0.0605838076	0.05987969307	0.06205174521	0.06412934871	0.06440734992	0.06217699155	0.06469866012	0.06294330979	0.06217652073	0.06151486946	0.06116545297	0.06119687986	0.06551676386	0.03554513127	0.01962546251
L	0.01779096721	0.03857368485	0.06354517554	0.06314311461	0.06344438103	0.05950207469	0.06493366644	0.0634568804	0.06367878377	0.0633105995	0.06427387848	0.06307603035	0.06217919959	0.06236048157	0.06232006259	0.06100961213	0.062531296	0.06127128263	0.06282821988	0.06243002814	0.06559694365	0.0637474139	0.10276221008	0.02417153996
M	0.05220125786	0.09533365258	0.06228858131	0.06188146628	0.05987321143	0.06348076341	0.06469324421	0.06296263066	0.06401826693	0.06246961595	0.05943242791	0.05966118154	0.06333027683	0.06030997305	0.06599210115	0.06288479122	0.06295878035	0.06251139056	0.06218200652	0.06257967408	0.0644859162	0.06267650191	0.03734737669	0.01967126593
N	0.01765454234	0.03678826956	0.06501311189	0.06212281752	0.0629997391	0.06052647793	0.06312638393	0.06204113012	0.06306278309	0.06139810038	0.05930564079	0.05981222914	0.06059341033	0.0596020252	0.06135982874	0.06317930019	0.06169772575	0.06018126607	0.06174325732	0.05382043673	0.05895364417	0.0620386978	0.09779378233	0.0206043956
O	0.03296703297	0.08589995915	0.06415916181	0.06296460177	0.06423824396	0.06264549323	0.06707622869	0.06363898479	0.06412350923	0.06187261128	0.06142410309	0.06271945127	0.06466471523	0.06451978254	0.06231041836	0.06288878717	0.06084536362	0.06199833933	0.06061646135	0.06268844889	0.06174327634	0.06372953954	0.03614203556	0.0203233326
P	0.01844198519	0.07382045866	0.0748682824	0.0731924377	0.07080815851	0.07315254444	0.07200315223	0.07072923075	0.07079427726	0.07127508247	0.06986593495	0.06825382388	0.06750112091	0.06828246055	0.0670127952	0.0695977948	0.06705576492	0.06951936025	0.07170255822	0.06979765252	0.06943361371	0.06847572935	0.06882643177	0.04838709677
Plate information
Plate	Repeat	Barcode	Measured height	Chamber temperature at start	Chamber temperature at end	Humidity at start	Humidity at end	Ambient temperature at start	Ambient temperature at end	Group	Label	ScanX	ScanY	Measinfo	Kinetics	Measurement date
1	1	=""	14.9	23.89	23.87	40.6	40.1	23.01	22.94	1	Lilly FRET(1)	0	0	De=1st Ex=Top Em=Top Wdw=1 (14)	0	21-03-24 16:07:00
Background information
Plate	Label	Result	Signal	Flashes/Time	Meastime	MeasInfo
1	Lilly FRET	0	98	20	00:00:00.000	De=1st Ex=Top Em=Top Wdw=1 (14)
1	Lilly FRET	0	74	5	00:00:00.000	De=2nd Ex=Top Em=Top Wdw=1 (142)
Results for Lilly FRET(1) - channel 1 window 1 (Counts)
	01	02	03	04	05	06	07	08	09	10	11	12	13	14	15	16	17	18	19	20	21	22	23	24
A	135	9565	9611	9495	9572	10652	10017	10075	10066	9751	9866	10015	10169	9230	9849	9864	10016	10934	9805	9966	9734	9605	9827	2892
B	2520	5256	5659	6153	6029	5739	7884	6328	6836	6101	5810	6825	6288	6957	7076	5645	7890	6472	8951	8872	8717	8886	15864	54
C	59	13621	4520	5201	7362	5425	7505	5865	6797	4475	5294	5861	5906	5971	6644	6262	6356	5579	8303	8352	8308	7897	4811	2742
D	2574	4686	6123	3617	5877	6713	6227	6237	4270	4904	5728	6572	4581	7094	6645	6240	5156	6835	8290	8389	8033	8326	13777	51
E	166	12743	8210	7421	6789	6582	7604	7508	7942	8495	7067	8090	6399	5935	5927	6419	6893	7409	8369	8331	8446	8503	4506	2521
F	2327	4483	6631	7242	6809	6246	5406	6623	4932	4766	5513	4773	6505	6418	6818	5698	5783	6372	7943	8244	8025	8644	12985	54
G	62	12900	6857	5960	6428	5754	7660	5890	6515	5419	6677	6363	5966	6532	6491	4718	6434	6792	8297	8362	8317	8319	4727	2837
H	2429	4947	6030	5623	7094	6757	6760	5375	6843	6423	6643	4628	10992	5006	6567	5078	6269	5749	8135	8149	8371	8198	14198	42
I	66	12189	8376	8556	8715	8154	8610	8451	8519	8249	8917	8304	8206	8822	8703	8630	9142	8412	8659	8345	8380	8021	4902	2660
J	2367	4959	8352	8406	9193	8323	8342	8320	9348	8259	8055	7894	8011	8115	9107	8249	8420	8026	7740	8036	8025	8250	12969	63
K	77	12735	8477	8223	8235	8196	8603	9608	8267	7920	7874	8176	8472	8423	8193	8484	8244	8169	8063	7929	7916	8516	4698	2599
L	2410	5080	8489	9039	8448	7887	9045	8331	8461	8401	8456	8370	8177	8241	8204	8118	8242	8097	8267	8253	8585	8381	13367	124
M	83	12542	8231	8260	8009	8382	8672	8421	8383	8224	7820	7864	8357	7876	8622	8253	8251	8232	8164	8149	8331	8123	4943	2609
N	2373	4787	8925	8091	8210	7859	8182	8070	8117	7867	7634	7715	7838	7593	7911	8109	8022	7749	8001	6874	7436	7817	12438	75
O	129	11566	8720	8538	8680	8450	9095	8608	8635	8321	8189	8449	8704	8545	8299	8381	8067	8288	8124	8254	8042	8332	4795	2694
P	2548	9821	9947	9787	9481	9614	9685	9543	9471	9420	9370	9005	9033	8928	8893	9140	8950	9241	9496	9134	9171	8938	9095	66
Plate information
Plate	Repeat	Barcode	Measured height	Chamber temperature at start	Chamber temperature at end	Humidity at start	Humidity at end	Ambient temperature at start	Ambient temperature at end	Group	Label	ScanX	ScanY	Measinfo	Kinetics	Measurement date
1	1	=""	14.9	23.89	23.87	40.6	40.1	23.01	22.94	1	Lilly FRET(1)	0	0	De=2nd Ex=Top Em=Top Wdw=1 (142)	0	21-03-24 16:07:00
Background information
Plate	Label	Result	Signal	Flashes/Time	Meastime	MeasInfo
1	Lilly FRET	0	98	20	00:00:00.000	De=1st Ex=Top Em=Top Wdw=1 (14)
1	Lilly FRET	0	74	5	00:00:00.000	De=2nd Ex=Top Em=Top Wdw=1 (142)
Results for Lilly FRET(1) - channel 2 window 1 (Counts)
	01	02	03	04	05	06	07	08	09	10	11	12	13	14	15	16	17	18	19	20	21	22	23	24
A	5788	137865	138929	138413	137804	146735	136849	137902	136796	138014	136405	137284	136365	137582	135757	137348	136293	143477	135074	134853	134146	135928	133902	138330
B	141626	138125	138626	138069	137215	137531	137164	137258	137404	136450	137046	136840	136084	136735	144424	137677	141369	138262	138138	136836	136267	137044	134631	1415
C	776	136277	134120	133412	132047	133807	133341	133053	138120	140945	132881	132718	132862	132229	131811	141079	134322	130556	129541	132149	134019	128087	130972	133104
D	140750	134381	133574	134240	133082	132465	134734	133408	132396	133099	132956	129928	131413	133250	132129	132096	131892	132237	132931	131393	130985	131512	129413	681
E	4198	129515	130960	131393	130467	130534	130614	140666	132388	129157	130005	129998	129031	129509	130050	130192	129914	129667	130566	129293	129697	128845	129827	129572
F	132556	130625	132163	130955	131290	131374	130727	140835	121064	130938	130231	130029	131703	129703	130769	130025	126728	129862	129036	128852	129680	128986	127440	1172
G	162	130728	136613	134572	133736	143869	142864	135012	135342	136464	144517	132821	136256	135329	138448	134130	134561	133684	133985	131922	132089	135069	129700	137133
H	137092	135643	136338	136324	137628	139637	135725	136709	137590	136347	136325	136225	136512	133976	135837	135488	135324	135763	134219	134101	134022	135899	132736	855
I	545	133480	134412	135328	136197	133787	133808	133959	133381	133240	139818	132703	132544	133028	133668	133916	138330	133226	133558	131395	131380	130072	131481	132937
J	134235	133294	133758	134081	139638	132626	132090	131722	139507	133498	131354	131336	133008	131955	141960	134784	132104	132104	132243	130693	130026	130633	128894	1270
K	1460	130752	133859	131568	130946	130607	132747	141822	131009	130728	131497	131761	132108	130777	131769	131131	130975	131384	131074	129632	129353	129982	132170	132430
L	135462	131696	133590	143151	133156	132550	139296	131286	132870	132695	131562	132697	131507	132151	131643	133061	131806	132150	131581	132196	130875	131472	130077	5130
M	1590	131559	132143	133481	133766	132040	134048	133746	130947	131648	131578	131811	131959	130592	130652	131240	131054	131688	131292	130218	129191	129602	132352	132630
N	134413	130123	137280	130242	130318	129844	129613	130075	128713	128131	128723	128987	129354	127395	128928	128349	130021	128761	129585	127721	126133	126002	127186	3640
O	3913	134645	135912	135600	135122	134886	135592	135263	134662	134486	133319	134711	134602	132440	133188	133267	132582	133681	134023	131667	130249	130740	132671	132557
P	138163	133039	132860	133716	133897	131424	134508	134923	133782	132164	134114	131934	133820	130751	132706	131326	133471	132927	132436	130864	132083	130528	132144	1364
Basic assay information
Assay ID:				19289
Assay Started:				21-03-24 16:02:05
Assay Finished:				21-03-24 16:07:07
Assay Exported:				21-03-24 16:07:07
Protocol ID:				100202
Protocol Name:				Lilly FRET_384
Serial#:				="1040204"
Protocol information
Protocol:
Protocol name				Lilly FRET_384
Number of assay repeats				1
Start assay repeat each				N/A
Number of plate repeats				1
Start plate repeat each				N/A
Is label meas. height used				Yes
Height of measurement				Defined in label
Is gripper height used				No
Mode of measurement				By Columns bi-directional
Rotated plate				No
Soft move				No
Protocol notes
Plate type:
Name of the plate type				384 OptiPlate
Number of rows				16
Number of columns				24
Number of the wells in the plate				384
Height of the plate				14.35 mm
Coordinates of corners:
384 OptiPlate + Lilly FRET
12.1 mm x------------------------------------------------------- x 115.6 mm
9 mm 9 mm
12.1 mm x------------------------------------------------------- x 115.6 mm
76.5 mm 76.5 mm
Platemap:
Plate				1
Group				1
	01	02	03	04	05	06	07	08	09	10	11	12	13	14	15	16	17	18	19	20	21	22	23	24
A	-	-	-	-	-	-	-	-	-	-	-	-	-	-	-	-	-	-	-	-	-	-	-	-
B	-	-	-	-	-	-	-	-	-	-	-	-	-	-	-	-	-	-	-	-	-	-	-	-
C	-	-	-	-	-	-	-	-	-	-	-	-	-	-	-	-	-	-	-	-	-	-	-	-
D	-	-	-	-	-	-	-	-	-	-	-	-	-	-	-	-	-	-	-	-	-	-	-	-
E	-	-	-	-	-	-	-	-	-	-	-	-	-	-	-	-	-	-	-	-	-	-	-	-
F	-	-	-	-	-	-	-	-	-	-	-	-	-	-	-	-	-	-	-	-	-	-	-	-
G	-	-	-	-	-	-	-	-	-	-	-	-	-	-	-	-	-	-	-	-	-	-	-	-
H	-	-	-	-	-	-	-	-	-	-	-	-	-	-	-	-	-	-	-	-	-	-	-	-
I	-	-	-	-	-	-	-	-	-	-	-	-	-	-	-	-	-	-	-	-	-	-	-	-
J	-	-	-	-	-	-	-	-	-	-	-	-	-	-	-	-	-	-	-	-	-	-	-	-
K	-	-	-	-	-	-	-	-	-	-	-	-	-	-	-	-	-	-	-	-	-	-	-	-
L	-	-	-	-	-	-	-	-	-	-	-	-	-	-	-	-	-	-	-	-	-	-	-	-
M	-	-	-	-	-	-	-	-	-	-	-	-	-	-	-	-	-	-	-	-	-	-	-	-
N	-	-	-	-	-	-	-	-	-	-	-	-	-	-	-	-	-	-	-	-	-	-	-	-
O	-	-	-	-	-	-	-	-	-	-	-	-	-	-	-	-	-	-	-	-	-	-	-	-
P	-	-	-	-	-	-	-	-	-	-	-	-	-	-	-	-	-	-	-	-	-	-	-	-
- - Undefined
Calculations:
Plate				1
Formula index				Calc 1
Formula name				Label ratio
Formula				Label ratio where X = Lilly FRET(1) channel 1 window 1 Y = Lilly FRET(1) channel 2 window 1
Auto export parameters:
Export format				Plate2
Include basic assay information				Yes
Place assay information at				End of file
Include basic plate information				Yes
Place plate information at				Beginning of plate
Include protocol information				Yes
Protocol info level				Large
Include error and warning information				Yes
Include background information				Yes
Add plate number to the file name				Yes
Each plate to separate file				No
Field separator to use				System
File name format				<DefaultDataFolder>\<Date>\<ProtocolName>_<AssayID>.csv
Operations:
Plate 1
Group 1
Measurement
Label				Lilly FRET(1)
Labels:
Lilly FRET				6000025
Light source				Laser
Top mirror				LANCE/DELFIA Bias
Bottom mirror				N/A
Exc. filter				N/A
Using of excitation filter				Top
Ems. filter				APC 665
Using of emission filter				Top
2nd ems. filter				Europium 615
Using of 2nd emission filter				Top
Measurement height				7.3 mm
Cycle				16600
Delay				30
Number of flashes				20
Number of flashes for 2nd detector				5
Number of sequence windows				1
Total time of windows				500
Excitation light				100%
Reference excitation light				100%
Reference AD gain				4
Reference signal				323509
Last edited				13-06-14 09:17:06
Last edited by				EnVision
Factory preset				No
Filters:
APC 665				205
Filter type				Emission
Description				M665 CWL=665nm BW=7 5nm Tmin=75%
Used with				Luminescence DELFIA - Time-resolved Fluorescence Fluorescence Intensity LANCE - Time-resolved Fluorescence
Last edited				26-02-19 14:51:38
Last edited by				Installation
Factory preset				Yes
Europium 615				203
Filter type				Emission
Description				M615 CWL=615nm BW=8 5nm Tmin=80%
Used with				Luminescence DELFIA - Time-resolved Fluorescence Fluorescence Intensity LANCE - Time-resolved FluorescenceLuminescence Absorbance DELFIA - Time-resolved Fluorescence Fluorescence Intensity LANCE - Time-resolved Fluorescence
Last edited				26-02-19 14:51:38
Last edited by				Installation
Factory preset				Yes
Mirror modules:
LANCE/DELFIA Bias				445
Used by				Top
Dual				No
Bias				Yes
Description				D400
Used with				Luminescence DELFIA - Time-resolved Fluorescence Fluorescence Intensity LANCE - Time-resolved Fluorescence
Last edited				26-02-19 14:51:38
Last edited by				Installation
Factory preset				Yes
Instrument:
Serial number				1040204
Nickname				EnVision
Normalization:
Notifications for plate 1 repeat 1:
WARNING: Plate height defined in the plate editor does not match the actual plate height. Measured height is 14.90 mm. Plate editor height is 14.35 mm. The results may be affected.
Exported with EnVision Workstation version 1.14.3049.528
