## Supplementary material for "Genome-wide arrayed CRISPR activation screen for prion protein modulators": Plate_XCI_B.csv

Plate information
Plate	Repeat	Barcode	Measured height	Chamber temperature at start	Chamber temperature at end	Humidity at start	Humidity at end	Ambient temperature at start	Ambient temperature at end	Formula	Measurement date
1	1	=""	N/A	N/A	N/A	N/A	N/A	N/A	N/A	Calc 1: Label ratio = X / Y where X = Lilly FRET(1) channel 1 window 1 Y = Lilly FRET(1) channel 2 window 1	21-03-24 16:12:53
Background information
Plate	Label	Result	Signal	Flashes/Time	Meastime	MeasInfo
1	Lilly FRET	0	104	20	00:00:00.000	De=1st Ex=Top Em=Top Wdw=1 (14)
1	Lilly FRET	0	58	5	00:00:00.000	De=2nd Ex=Top Em=Top Wdw=1 (142)
Calculated results: Calc 1: Label ratio = X / Y where X = Lilly FRET(1) channel 1 window 1 Y = Lilly FRET(1) channel 2 window 1
	01	02	03	04	05	06	07	08	09	10	11	12	13	14	15	16	17	18	19	20	21	22	23	24
A	0.02691897655	0.07036354739	0.06991243133	0.07263298098	0.06704958808	0.0707920864	0.07452039715	0.07529685378	0.07405248653	0.07395170442	0.07505748932	0.07124116188	0.07498698143	0.0738991193	0.07363249786	0.07385022193	0.07342892471	0.0730135064	0.07248430253	0.07389079623	0.06955680556	0.07343168042	0.07875202117	0.02087121512
B	0.01814107201	0.03673961917	0.04326483853	0.04556592724	0.04597235876	0.0426099114	0.05748768794	0.04763532929	0.05190744215	0.04578509512	0.04241567216	0.05065576612	0.04841069388	0.05270117252	0.04853246045	0.04098183702	0.0553884512	0.04845516367	0.0643939673	0.06542014958	0.06616519808	0.06510307804	0.11237252969	0.08086253369
C	0.10438729198	0.11598067113	0.03444879687	0.03830271332	0.06344958887	0.04406373795	0.05425687145	0.04290385	0.04779994372	0.0342724605	0.04241031854	0.043906418	0.04316058661	0.04439596766	0.05227871996	0.04292811503	0.04624740433	0.04309346628	0.06555823439	0.06466714214	0.0641282113	0.06518464384	0.0361600312	0.01954385287
D	0.0182123717	0.03725752916	0.04574047042	0.028241891	0.04692097599	0.05433439977	0.04576643544	0.0487557474	0.03365118378	0.03892037543	0.04592505537	0.05091649695	0.03354869077	0.05251789356	0.04675763741	0.04579457539	0.03878368536	0.05351468061	0.06459808762	0.06510717372	0.06465586641	0.06547258957	0.11316015961	0.07752956636
E	0.03990610329	0.11095843353	0.06386603191	0.05552019881	0.05415294828	0.04759950447	0.05673290012	0.04777879279	0.05811274184	0.06703045211	0.049842679	0.06274433907	0.0481576557	0.04945311127	0.04121638217	0.04940252567	0.05109646421	0.05354911369	0.06526929398	0.06511360725	0.06287347972	0.06344013673	0.03836327158	0.02035676325
F	0.01743351754	0.03732144651	0.04991341394	0.05540796385	0.0523770593	0.04737640186	0.04480088496	0.04707093822	0.04371695022	0.03712710765	0.04227703768	0.03761613241	0.0516299928	0.05109494664	0.05548474344	0.04768575934	0.04579651486	0.04870602928	0.06385069522	0.06435804534	0.06425191404	0.06384564101	0.10701924076	0.05155482815
G	0.0641509434	0.09727535971	0.05036926089	0.0430724205	0.04586806489	0.03693071088	0.04955547995	0.04028126346	0.04084254175	0.03686490626	0.04231561045	0.04152052893	0.03981290926	0.04253223429	0.04168955942	0.03038039125	0.04265671219	0.04488412703	0.05775170326	0.05886051786	0.05912291183	0.06135002139	0.03666711963	0.0201227629
H	0.01727362746	0.03420158721	0.04548135429	0.04013238008	0.05002797568	0.04664814249	0.05261746366	0.03854827869	0.0519008314	0.04999298991	0.04552243264	0.03284001457	0.0866092119	0.03886708343	0.04855689392	0.03838000836	0.04710387529	0.04137624861	0.06020247915	0.0597533266	0.05903790087	0.06016272527	0.10192294364	0.10429447853
I	0.22362869198	0.10241476946	0.06178221463	0.06246447437	0.06312271989	0.06151759659	0.06440727586	0.06302377352	0.06145456492	0.06069805023	0.06040523781	0.05960684845	0.06003448774	0.06531631829	0.06071829233	0.06202221261	0.06074455206	0.06134034366	0.06259945726	0.06078290606	0.06167431565	0.06341827585	0.03735526275	0.01988666495
J	0.01769698791	0.0372989271	0.06528991816	0.06078060392	0.06134396742	0.06149239631	0.06022234523	0.05969434307	0.06019102123	0.05926964793	0.06301436742	0.05854491508	0.06077549156	0.06077079295	0.05954316024	0.05823361122	0.05681420199	0.05686358977	0.05918918076	0.06054870812	0.06092661184	0.06166361761	0.09057121574	0.04111405836
K	0.02836879433	0.09121178335	0.06391351616	0.06324478602	0.0630849869	0.06267269147	0.06487556297	0.06172820521	0.06170508363	0.0629434112	0.06218488675	0.06314787626	0.0639638048	0.06462684275	0.06196643871	0.06203940154	0.06346150861	0.06404934811	0.06358246762	0.06234581745	0.06226651981	0.0646712448	0.03580473253	0.01981613426
L	0.01731262681	0.03415936525	0.06232676376	0.06186085499	0.06334494453	0.06108866911	0.06210702109	0.06245649996	0.06248795195	0.06188915171	0.06282135392	0.06254076108	0.06262097146	0.0624251543	0.06223066586	0.06021602643	0.06399758061	0.06418975973	0.06249610616	0.06217098943	0.06158516752	0.06256039208	0.09940231044	0.05208333333
M	0.03357314149	0.10408381768	0.06262588164	0.06427478445	0.06286218383	0.06051657672	0.05927793325	0.06242959214	0.06246585606	0.06164684482	0.06527366466	0.06300692001	0.06258637247	0.06413094988	0.06326400467	0.06310899438	0.06184460925	0.06157450724	0.06218007436	0.06238460335	0.06302465541	0.05999473798	0.03676298959	0.019914401
N	0.01751686054	0.03505518016	0.06270377403	0.06261736514	0.06211146838	0.06252158099	0.06276616152	0.0618151057	0.06364222072	0.06318861388	0.06298920883	0.06275561776	0.06316207318	0.06211247858	0.06271679447	0.06212590459	0.06290288961	0.06335590091	0.06183359049	0.06214478711	0.06302131603	0.06470524034	0.10556178091	0.03359462486
O	0.03561749903	0.0949136262	0.06449887924	0.0657981567	0.06418824524	0.05123917587	0.0641433003	0.06351895289	0.06584463625	0.06256600374	0.06411694304	0.06302812437	0.06558679797	0.06435735859	0.06390693571	0.06513793436	0.06257008298	0.06418302697	0.06434920157	0.0644807841	0.065258622	0.06554755	0.03664581436	0.02003419403
P	0.01860941289	0.0735632865	0.07223636991	0.07299296914	0.07132316408	0.0696858485	0.07204198473	0.07415180922	0.06906716418	0.0709537714	0.0674559981	0.07096646673	0.07074865317	0.06985930695	0.07023648574	0.06752760981	0.07092036481	0.07404793898	0.07133136339	0.07206376999	0.07305871177	0.07259037076	0.07529323308	0.04215304799
Plate information
Plate	Repeat	Barcode	Measured height	Chamber temperature at start	Chamber temperature at end	Humidity at start	Humidity at end	Ambient temperature at start	Ambient temperature at end	Group	Label	ScanX	ScanY	Measinfo	Kinetics	Measurement date
1	1	=""	14.85	23.89	23.82	40.6	40	22.72	22.84	1	Lilly FRET(1)	0	0	De=1st Ex=Top Em=Top Wdw=1 (14)	0	21-03-24 16:12:53
Background information
Plate	Label	Result	Signal	Flashes/Time	Meastime	MeasInfo
1	Lilly FRET	0	104	20	00:00:00.000	De=1st Ex=Top Em=Top Wdw=1 (14)
1	Lilly FRET	0	58	5	00:00:00.000	De=2nd Ex=Top Em=Top Wdw=1 (142)
Results for Lilly FRET(1) - channel 1 window 1 (Counts)
	01	02	03	04	05	06	07	08	09	10	11	12	13	14	15	16	17	18	19	20	21	22	23	24
A	202	9778	9812	10252	9327	9740	10290	10425	10291	10296	10510	9965	10368	10153	10147	10166	10155	9990	9720	10094	9707	10055	10715	2904
B	2558	5115	5967	6341	6360	5882	7926	6548	7221	6296	5939	7014	6651	7214	6672	5695	7642	6648	8740	8922	9236	8877	15273	30
C	69	15529	4617	5185	8465	5962	7288	5787	6455	4625	5741	5921	5789	5963	6979	5798	6236	5843	8647	8523	8527	8741	4821	2629
D	2406	4894	6079	3717	6219	7082	6083	6585	4436	5171	6096	6725	4419	6978	6113	6085	5112	7039	8492	8514	8433	8550	14463	59
E	68	14212	8398	7328	7089	6263	7552	6224	7440	8611	6479	8105	6097	6470	5370	6404	6636	6942	8420	8388	8049	8203	4895	2643
F	2284	4831	6514	7258	6791	6155	5832	6171	5630	4809	5925	4891	6666	6645	7139	6229	5929	6318	8252	8313	8174	8140	13388	63
G	68	12967	6793	5828	6141	4927	6700	5425	5437	4910	5673	5564	5320	5743	5615	4058	5725	6066	7629	7863	7818	8029	4857	2721
H	2355	4551	6092	5372	6706	6262	7063	5162	6923	6775	6096	4418	12371	5179	6462	5142	6261	5592	7897	7863	7776	7912	13235	51
I	53	13347	8064	8242	8236	8074	8360	8295	8035	8038	7939	7802	7903	9387	7902	8170	8028	8050	8143	7874	7969	8240	4865	2625
J	2356	4874	9374	7967	7953	8071	7833	7851	7783	7776	9035	7577	7848	7870	7656	7572	7300	7656	7589	7806	7764	7921	11551	62
K	108	12026	8348	8221	8425	8211	8326	8028	8039	8251	8165	8559	8327	8417	8028	8090	8176	8317	8183	8062	8084	8325	4609	2606
L	2321	4542	8140	8118	8256	7894	8070	8166	8104	8137	8235	8247	8153	8132	8058	7855	8253	8362	8025	8090	7952	8093	12623	45
M	98	13610	8302	8737	8266	7849	7689	8091	8004	7998	9103	8149	8016	8255	8234	8083	7897	7963	8078	7974	8116	7753	4725	2601
N	2322	4555	8289	8303	8113	8148	8180	7965	8100	8098	7991	8071	8115	7974	8064	8044	8148	8235	8055	8004	8024	8300	13377	60
O	92	12648	8805	8874	8500	6864	8519	8774	8811	8472	8518	8451	8831	8630	8548	8786	8370	8621	8543	8592	8602	8770	4909	2742
P	2563	9932	9843	9925	9618	9494	9815	9857	9255	9404	9110	9335	9521	9320	9507	9135	9619	9864	9487	9384	9767	9390	10014	65
Plate information
Plate	Repeat	Barcode	Measured height	Chamber temperature at start	Chamber temperature at end	Humidity at start	Humidity at end	Ambient temperature at start	Ambient temperature at end	Group	Label	ScanX	ScanY	Measinfo	Kinetics	Measurement date
1	1	=""	14.85	23.89	23.82	40.6	40	22.72	22.84	1	Lilly FRET(1)	0	0	De=2nd Ex=Top Em=Top Wdw=1 (142)	0	21-03-24 16:12:53
Background information
Plate	Label	Result	Signal	Flashes/Time	Meastime	MeasInfo
1	Lilly FRET	0	104	20	00:00:00.000	De=1st Ex=Top Em=Top Wdw=1 (14)
1	Lilly FRET	0	58	5	00:00:00.000	De=2nd Ex=Top Em=Top Wdw=1 (142)
Results for Lilly FRET(1) - channel 2 window 1 (Counts)
	01	02	03	04	05	06	07	08	09	10	11	12	13	14	15	16	17	18	19	20	21	22	23	24
A	7504	138964	140347	141148	139106	137586	138083	138452	138969	139226	140026	139877	138264	137390	137806	137657	138297	136824	134098	136607	139555	136930	136060	139139
B	141006	139223	137918	139161	138344	138043	137873	137461	139113	137512	140019	138464	137387	136885	137475	138964	137971	137199	135727	136380	139590	136353	135914	371
C	661	133893	134025	135369	133413	135304	134324	134883	135042	134948	135368	134855	134127	134314	133496	135063	134840	135589	131898	131798	132968	134096	133324	134518
D	132108	131356	132902	131613	132542	130341	132914	135061	131823	132861	132738	132079	131719	132869	130738	132876	131808	131534	131459	130769	130429	130589	127810	761
E	1704	128084	131494	131988	130907	131577	133115	130267	128027	128464	129989	129175	126605	130831	130288	129629	129872	129638	129004	128821	128019	129303	127596	129834
F	131012	129443	130506	130992	129656	129917	130176	131100	128783	129528	140147	130024	129111	130052	128666	130626	129464	129717	129239	129168	127218	127495	125099	1222
G	1060	133302	134864	135307	133884	133412	135202	134678	133121	133189	134064	134006	133625	135027	134686	133573	134211	135148	132100	133587	132233	130872	132462	135220
H	136335	133064	133945	133857	134045	134239	134233	133910	133389	135519	133912	134531	142837	133249	133081	133976	132919	135150	131174	131591	131712	131510	129853	489
I	237	130323	130523	131947	130476	131247	129799	131617	130747	132426	131429	130891	131641	143716	130142	131727	132160	131235	130081	129543	129211	129931	130236	131998
J	133130	130674	143575	131078	129646	131252	130068	131520	129305	131197	143380	129422	129131	129503	128579	130028	128489	134638	128216	128921	127432	128455	127535	1508
K	3807	131847	130614	129987	133550	131014	128338	130054	130281	131086	131302	135539	130183	130240	129554	130401	128834	129853	128699	129311	129829	128728	128726	131509
L	134064	132965	130602	131230	130334	129222	129937	130747	129689	131477	131086	131866	130196	130268	129486	130447	128958	130270	128408	130125	129122	129363	126989	864
M	2919	130760	132565	135932	131494	129700	129711	129602	128134	129739	139459	129335	128079	128721	130153	128080	127691	129323	129913	127820	128775	129228	128526	130609
N	132558	129938	132193	132599	130620	130323	130325	128852	127274	128156	126863	128610	128479	128380	128578	129479	129533	129980	130269	128796	127322	128274	126722	1786
O	2583	133258	136514	134867	132423	133960	132812	138132	133815	135409	132851	134083	134646	134095	133757	134883	133770	134319	132760	133249	131814	133796	133958	136866
P	137726	135013	136261	135972	134851	136240	136240	132930	134000	132537	135051	131541	134575	133411	135357	135278	135631	133211	132999	130218	133687	129356	133000	1542
Basic assay information
Assay ID:				19290
Assay Started:				21-03-24 16:08:00
Assay Finished:				21-03-24 16:13:01
Assay Exported:				21-03-24 16:13:01
Protocol ID:				100202
Protocol Name:				Lilly FRET_384
Serial#:				="1040204"
Protocol information
Protocol:
Protocol name				Lilly FRET_384
Number of assay repeats				1
Start assay repeat each				N/A
Number of plate repeats				1
Start plate repeat each				N/A
Is label meas. height used				Yes
Height of measurement				Defined in label
Is gripper height used				No
Mode of measurement				By Columns bi-directional
Rotated plate				No
Soft move				No
Protocol notes
Plate type:
Name of the plate type				384 OptiPlate
Number of rows				16
Number of columns				24
Number of the wells in the plate				384
Height of the plate				14.35 mm
Coordinates of corners:
384 OptiPlate + Lilly FRET
12.1 mm x------------------------------------------------------- x 115.6 mm
9 mm 9 mm
12.1 mm x------------------------------------------------------- x 115.6 mm
76.5 mm 76.5 mm
Platemap:
Plate				1
Group				1
	01	02	03	04	05	06	07	08	09	10	11	12	13	14	15	16	17	18	19	20	21	22	23	24
A	-	-	-	-	-	-	-	-	-	-	-	-	-	-	-	-	-	-	-	-	-	-	-	-
B	-	-	-	-	-	-	-	-	-	-	-	-	-	-	-	-	-	-	-	-	-	-	-	-
C	-	-	-	-	-	-	-	-	-	-	-	-	-	-	-	-	-	-	-	-	-	-	-	-
D	-	-	-	-	-	-	-	-	-	-	-	-	-	-	-	-	-	-	-	-	-	-	-	-
E	-	-	-	-	-	-	-	-	-	-	-	-	-	-	-	-	-	-	-	-	-	-	-	-
F	-	-	-	-	-	-	-	-	-	-	-	-	-	-	-	-	-	-	-	-	-	-	-	-
G	-	-	-	-	-	-	-	-	-	-	-	-	-	-	-	-	-	-	-	-	-	-	-	-
H	-	-	-	-	-	-	-	-	-	-	-	-	-	-	-	-	-	-	-	-	-	-	-	-
I	-	-	-	-	-	-	-	-	-	-	-	-	-	-	-	-	-	-	-	-	-	-	-	-
J	-	-	-	-	-	-	-	-	-	-	-	-	-	-	-	-	-	-	-	-	-	-	-	-
K	-	-	-	-	-	-	-	-	-	-	-	-	-	-	-	-	-	-	-	-	-	-	-	-
L	-	-	-	-	-	-	-	-	-	-	-	-	-	-	-	-	-	-	-	-	-	-	-	-
M	-	-	-	-	-	-	-	-	-	-	-	-	-	-	-	-	-	-	-	-	-	-	-	-
N	-	-	-	-	-	-	-	-	-	-	-	-	-	-	-	-	-	-	-	-	-	-	-	-
O	-	-	-	-	-	-	-	-	-	-	-	-	-	-	-	-	-	-	-	-	-	-	-	-
P	-	-	-	-	-	-	-	-	-	-	-	-	-	-	-	-	-	-	-	-	-	-	-	-
- - Undefined
Calculations:
Plate				1
Formula index				Calc 1
Formula name				Label ratio
Formula				Label ratio where X = Lilly FRET(1) channel 1 window 1 Y = Lilly FRET(1) channel 2 window 1
Auto export parameters:
Export format				Plate2
Include basic assay information				Yes
Place assay information at				End of file
Include basic plate information				Yes
Place plate information at				Beginning of plate
Include protocol information				Yes
Protocol info level				Large
Include error and warning information				Yes
Include background information				Yes
Add plate number to the file name				Yes
Each plate to separate file				No
Field separator to use				System
File name format				<DefaultDataFolder>\<Date>\<ProtocolName>_<AssayID>.csv
Operations:
Plate 1
Group 1
Measurement
Label				Lilly FRET(1)
Labels:
Lilly FRET				6000025
Light source				Laser
Top mirror				LANCE/DELFIA Bias
Bottom mirror				N/A
Exc. filter				N/A
Using of excitation filter				Top
Ems. filter				APC 665
Using of emission filter				Top
2nd ems. filter				Europium 615
Using of 2nd emission filter				Top
Measurement height				7.3 mm
Cycle				16600
Delay				30
Number of flashes				20
Number of flashes for 2nd detector				5
Number of sequence windows				1
Total time of windows				500
Excitation light				100%
Reference excitation light				100%
Reference AD gain				4
Reference signal				323509
Last edited				13-06-14 09:17:06
Last edited by				EnVision
Factory preset				No
Filters:
APC 665				205
Filter type				Emission
Description				M665 CWL=665nm BW=7 5nm Tmin=75%
Used with				Luminescence DELFIA - Time-resolved Fluorescence Fluorescence Intensity LANCE - Time-resolved Fluorescence
Last edited				26-02-19 14:51:38
Last edited by				Installation
Factory preset				Yes
Europium 615				203
Filter type				Emission
Description				M615 CWL=615nm BW=8 5nm Tmin=80%
Used with				Luminescence DELFIA - Time-resolved Fluorescence Fluorescence Intensity LANCE - Time-resolved FluorescenceLuminescence Absorbance DELFIA - Time-resolved Fluorescence Fluorescence Intensity LANCE - Time-resolved Fluorescence
Last edited				26-02-19 14:51:38
Last edited by				Installation
Factory preset				Yes
Mirror modules:
LANCE/DELFIA Bias				445
Used by				Top
Dual				No
Bias				Yes
Description				D400
Used with				Luminescence DELFIA - Time-resolved Fluorescence Fluorescence Intensity LANCE - Time-resolved Fluorescence
Last edited				26-02-19 14:51:38
Last edited by				Installation
Factory preset				Yes
Instrument:
Serial number				1040204
Nickname				EnVision
Normalization:
Notifications for plate 1 repeat 1:
WARNING: Plate height defined in the plate editor does not match the actual plate height. Measured height is 14.85 mm. Plate editor height is 14.35 mm. The results may be affected.
Exported with EnVision Workstation version 1.14.3049.528
