## Supplementary material for "Genome-wide arrayed CRISPR activation screen for prion protein modulators": Plate_XI_A.csv

Plate information
Plate	Repeat	Barcode	Measured height	Chamber temperature at start	Chamber temperature at end	Humidity at start	Humidity at end	Ambient temperature at start	Ambient temperature at end	Formula	Measurement date
1	1	=""	N/A	N/A	N/A	N/A	N/A	N/A	N/A	Calc 1: Label ratio = X / Y where X = Lilly FRET(1) channel 1 window 1 Y = Lilly FRET(1) channel 2 window 1	23-07-23 13:08:11
Background information
Plate	Label	Result	Signal	Flashes/Time	Meastime	MeasInfo
1	Lilly FRET	0	127	20	00:00:00.000	De=1st Ex=Top Em=Top Wdw=1 (14)
1	Lilly FRET	0	58	5	00:00:00.000	De=2nd Ex=Top Em=Top Wdw=1 (142)
Calculated results: Calc 1: Label ratio = X / Y where X = Lilly FRET(1) channel 1 window 1 Y = Lilly FRET(1) channel 2 window 1
	01	02	03	04	05	06	07	08	09	10	11	12	13	14	15	16	17	18	19	20	21	22	23	24
A	1.17431192661	0.04418615413	0.03622664031	0.04105793249	0.0605944795	0.03543039177	0.04038042152	0.05341348863	0.04926407487	0.0425250355	0.04448846255	0.04194040899	0.06186399734	0.04481055411	0.03943644304	0.05347044105	0.05090271608	0.04516012412	0.045958435	0.0436458612	0.03863283517	0.04962059919	0.05329295268	0.02198406368
B	0.01811721322	0.04856565964	0.04479852211	0.0372042928	0.03267944517	0.04122072249	0.04555043894	0.04098848824	0.0478002396	0.03361640788	0.04260121739	0.04231262207	0.06128163956	0.03957582751	0.0424202614	0.03603081781	0.04504188118	0.04487622578	0.04064001444	0.02996887847	0.02977698936	0.04609439484	0.04131862379	0.74534161491
C	1.16935483871	0.03297493842	0.03536951527	0.02879257653	0.06045046793	0.04448863679	0.04507924669	0.03963444544	0.03627331035	0.03680632079	0.05304152922	0.04045350666	0.03288389513	0.03683306503	0.04484420466	0.0463138278	0.04258528843	0.03007283614	0.04991086003	0.04654028507	0.03665761028	0.04434742303	0.04142554854	0.02093919952
D	0.01806075411	0.02970813853	0.03824399317	0.0406743316	0.03295796961	0.04104946791	0.04041739709	0.02651945355	0.03411341406	0.0407299994	0.04060580335	0.04827695969	0.06173540886	0.04197882388	0.04274746571	0.03611505417	0.0475393901	0.04280906979	0.04076325896	0.03439406188	0.03952801909	0.03908284399	0.0356933835	0.89333333333
E	1.16666666667	0.03352347852	0.04176740308	0.04713848114	0.0640529203	0.04155412262	0.04748873762	0.04668904486	0.03810747987	0.03915686122	0.04152987901	0.04111873271	0.03319281858	0.03613039262	0.02967341334	0.04089519755	0.04711822585	0.04461321605	0.04543284777	0.04534496989	0.03841016402	0.03554149466	0.03703792034	0.02090961428
F	0.01874329764	0.04840162789	0.04428668295	0.03933050499	0.03298453322	0.03847162448	0.04289431452	0.03239520117	0.04695796417	0.04128680951	0.04002959505	0.04440816327	0.06221722987	0.04469027915	0.03248759182	0.04769167322	0.04408615404	0.0380289069	0.03439815618	0.04077251556	0.03835563611	0.03762017224	0.03847533564	0.95973154362
G	1.25217391304	0.03714378382	0.0417576479	0.04016617438	0.06464145887	0.04158996991	0.03659382065	0.04286540515	0.03650570286	0.03950906759	0.03818736502	0.03800254725	0.0328069549	0.04455804994	0.033031174	0.03677431115	0.04081240342	0.03968838903	0.04264321719	0.05447438267	0.03963283737	0.0363245479	0.03671031023	0.02108230906
H	0.01845339494	0.05157328076	0.05001737764	0.04089295779	0.03095616625	0.04186731497	0.04564295621	0.04470334713	0.04198064833	0.03830398148	0.03685850332	0.04215746596	0.06012445541	0.04535763739	0.04140724572	0.04156256078	0.03918700789	0.04705838931	0.04909272243	0.03081836523	0.04527275513	0.03439680957	0.03818475432	0.8231292517
I	1.20869565217	0.0283812327	0.03718524378	0.04992497304	0.06473807904	0.04080692351	0.03882836355	0.03611130081	0.04667871771	0.04161439993	0.03865442774	0.04446806217	0.03408612923	0.03545170254	0.0422245499	0.04460524322	0.03731826742	0.03600808031	0.03195614076	0.03506812246	0.03791853735	0.04484577298	0.03770479369	0.02050856954
J	0.01790395057	0.04364142841	0.04276675339	0.04263857923	0.03343618558	0.04361252046	0.04648166736	0.0374214739	0.03959104447	0.03859132134	0.03347434662	0.04037629609	0.06293338693	0.04895908332	0.03714453307	0.03659027251	0.04861953399	0.04255752872	0.04387331669	0.03797178977	0.03960686746	0.03933768111	0.03889762925	0.82165605096
K	1.08035714286	0.03951689635	0.04002975392	0.04120405782	0.06029381918	0.03788021916	0.04639522721	0.03753548767	0.03323436673	0.04021887193	0.04500690147	0.03943531335	0.03352236529	0.03523598304	0.04264333197	0.03907599142	0.04923737306	0.04697812965	0.02758833978	0.03766745091	0.04127746712	0.04273050629	0.03656690253	0.02069606822
L	0.01804268076	0.04618166533	0.04356128416	0.05288673772	0.03101297285	0.04599626205	0.04588962109	0.04178807476	0.03669216273	0.04207639569	0.0388326041	0.04353859774	0.06250595673	0.03336322171	0.0354812398	0.04132244485	0.04117740526	0.04182744495	0.04044507241	0.03936805394	0.03719618533	0.03590291044	0.04628218058	0.68484848485
M	0.86805555556	0.03704840372	0.04005915087	0.03662358618	0.05715594302	0.0370352637	0.03574521504	0.04231969851	0.04337433011	0.03705908151	0.04044471201	0.04652247098	0.03357779639	0.04224199652	0.04197854047	0.04085926603	0.04829774818	0.04454252976	0.05225328372	0.03527227217	0.03800623552	0.04040273966	0.03795893987	0.01949658082
N	0.01797294648	0.03804568669	0.04837241696	0.0304198059	0.03396931394	0.04422983349	0.04505444246	0.03830714901	0.03358889814	0.03807882902	0.03973483802	0.05376049727	0.0623650021	0.05120228823	0.02826000141	0.03528684921	0.04095525053	0.03919583576	0.0727369281	0.03925997724	0.03901176622	0.03362697349	0.03485243991	0.76315789474
O	0.84459459459	0.03891237361	0.03964906361	0.03240092531	0.06371926948	0.04045784758	0.0451672877	0.04960361154	0.04099677833	0.04672670321	0.0357755829	0.03746951387	0.03456235525	0.05311620904	0.04911557209	0.03408541624	0.04612320432	0.0442434341	0.0396325501	0.03333068552	0.0412509486	0.04804867814	0.04176326687	0.02031158824
P	0.01819354638	0.04773676991	0.04881628332	0.05267228461	0.06495744223	0.04852268065	0.04047780752	0.0408654233	0.04574139976	0.04588546679	0.04653759653	0.05928032905	0.05885538906	0.05795078957	0.04266348003	0.04491279776	0.04881856072	0.04915303315	0.03806302212	0.04929877799	0.04822428707	0.04282531629	0.04786505515	0.81250
Plate information
Plate	Repeat	Barcode	Measured height	Chamber temperature at start	Chamber temperature at end	Humidity at start	Humidity at end	Ambient temperature at start	Ambient temperature at end	Group	Label	ScanX	ScanY	Measinfo	Kinetics	Measurement date
1	1	=""	14.85	24.48	24.5	45.1	44.4	22.92	23.43	1	Lilly FRET(1)	0	0	De=1st Ex=Top Em=Top Wdw=1 (14)	0	23-07-23 13:08:11
Background information
Plate	Label	Result	Signal	Flashes/Time	Meastime	MeasInfo
1	Lilly FRET	0	127	20	00:00:00.000	De=1st Ex=Top Em=Top Wdw=1 (14)
1	Lilly FRET	0	58	5	00:00:00.000	De=2nd Ex=Top Em=Top Wdw=1 (142)
Results for Lilly FRET(1) - channel 1 window 1 (Counts)
	01	02	03	04	05	06	07	08	09	10	11	12	13	14	15	16	17	18	19	20	21	22	23	24
A	128	5729	4856	5112	7769	4738	5129	7108	6085	5720	5570	5439	8195	5652	5030	6817	6417	5996	5858	5548	4927	6317	6722	2839
B	2427	6374	5820	4836	4368	4926	6024	5437	6344	4291	5662	5546	7900	5042	5683	4541	6028	5908	5405	3900	3995	6143	5367	120
C	145	4217	4818	3891	8100	5906	6044	5252	4892	4910	7123	5452	4390	4782	5918	6213	5420	4038	6635	6194	4412	5932	5462	2699
D	2292	3927	5017	5349	4036	5354	5349	3269	4513	5421	5070	6370	8150	5396	5735	4834	6309	5343	5424	4212	5169	5238	4696	134
E	140	4437	5511	6217	7940	5323	6230	6120	4951	5025	5427	5425	4378	4695	3976	5111	6187	5792	5901	5549	4946	4606	4659	2724
F	2412	6232	5421	5071	4101	4988	5506	4153	6058	5353	5248	5440	7976	5789	4091	6129	5723	4936	4164	5261	4973	4731	5041	143
G	144	5039	5718	5453	8635	5626	4856	5781	4929	5392	5057	5162	4502	6014	4482	4842	5520	5385	5795	7163	5354	4883	4873	2849
H	2524	6802	6620	5369	4089	5373	5759	5767	5649	5096	5016	5687	7604	6191	5653	5556	5171	6375	6596	3773	5909	4623	4871	121
I	139	3722	4795	6621	8374	5314	5150	4759	6120	5507	5087	5774	4457	4682	5563	5887	4954	4688	4121	4458	4907	5833	4971	2672
J	2295	5640	5556	5546	4237	5381	5881	4694	5038	5055	4447	5292	8141	6392	4876	4729	6093	5428	5519	4983	5126	5115	5019	129
K	121	5150	5220	5333	7724	4812	5988	4839	4332	5226	5804	5017	4262	4528	5536	5046	6240	5993	3479	4707	5241	5394	4589	2604
L	2287	5823	5475	6709	3868	5685	5571	5292	4634	5370	4979	5459	7870	4279	4611	5222	5183	5279	5038	4899	4735	4473	5920	113
M	125	4708	5147	4721	7238	4641	4499	5233	5625	4732	5173	5887	4290	5369	5356	5185	6042	5621	6572	4312	4742	5020	4639	2412
N	2292	4775	6112	3868	4273	5363	5615	4762	4197	4818	5035	6677	7738	6337	3609	4455	5138	4646	8903	4658	4854	4115	4366	116
O	125	5026	5170	4258	8084	5157	5782	6307	5281	5967	4419	4778	4447	6703	6217	4372	5882	5576	4996	4196	5164	5954	5224	2541
P	2341	5986	6087	6538	8143	6032	5066	5079	5784	5721	5918	7336	7498	7101	5391	5547	6161	6111	4816	6011	6010	5267	5976	117
Plate information
Plate	Repeat	Barcode	Measured height	Chamber temperature at start	Chamber temperature at end	Humidity at start	Humidity at end	Ambient temperature at start	Ambient temperature at end	Group	Label	ScanX	ScanY	Measinfo	Kinetics	Measurement date
1	1	=""	14.85	24.48	24.5	45.1	44.4	22.92	23.43	1	Lilly FRET(1)	0	0	De=2nd Ex=Top Em=Top Wdw=1 (142)	0	23-07-23 13:08:11
Background information
Plate	Label	Result	Signal	Flashes/Time	Meastime	MeasInfo
1	Lilly FRET	0	127	20	00:00:00.000	De=1st Ex=Top Em=Top Wdw=1 (14)
1	Lilly FRET	0	58	5	00:00:00.000	De=2nd Ex=Top Em=Top Wdw=1 (142)
Results for Lilly FRET(1) - channel 2 window 1 (Counts)
	01	02	03	04	05	06	07	08	09	10	11	12	13	14	15	16	17	18	19	20	21	22	23	24
A	109	129656	134045	124507	128213	133727	127017	133075	123518	134509	125201	129684	132468	126131	127547	127491	126064	132772	127463	127114	127534	127306	126133	129139
B	133961	131245	129915	129985	133662	119503	132249	132647	132719	127646	132907	131072	128913	127401	133969	126031	133831	131651	132997	130135	134164	133270	129893	161
C	124	127885	136219	135139	133994	132753	134075	132511	134865	133401	134291	134772	133500	129829	131968	134150	127274	134274	132937	133089	120357	133762	131851	128897
D	126905	132186	131184	131508	122459	130428	132344	123268	132294	133096	124859	131947	132015	128541	134160	133850	132711	124810	133061	122463	130768	134023	131565	150
E	120	132355	131945	131888	123960	128098	131189	131080	129922	128330	130677	131935	131896	129946	133992	124978	131308	129827	129884	122373	128768	129595	125790	130275
F	128686	128756	122407	128933	124331	129654	128362	128198	129009	129654	131103	122500	128196	129536	125925	128513	129814	129796	121053	129033	129655	125757	131019	149
G	115	135662	136933	135761	133583	135273	132700	134864	135020	136475	132426	135833	137227	134970	135690	131668	135253	135682	135895	131493	135090	134427	132742	135137
H	136777	131890	132354	131294	132090	128334	126175	129006	134562	133041	136088	134899	126471	136493	136522	133678	131957	135470	134358	122427	130520	134402	127564	147
I	115	131143	128949	132619	129352	130223	132635	131787	131109	132334	131602	129846	130757	132067	131748	131980	132750	130193	128958	127124	129409	130068	131840	130287
J	128184	129235	129914	130070	126719	123382	126523	125436	127251	130988	132848	131067	129359	130558	131271	129242	125320	127545	125794	131229	129422	130028	129031	157
K	112	130324	130403	129429	128106	127032	129065	128918	130347	129939	128958	127221	127139	128505	129821	129133	126733	127570	126104	124962	126970	126233	125496	125821
L	126755	126089	125685	126856	124722	123597	121400	126639	126294	127625	128217	125383	125908	128255	129956	126372	125870	126209	124564	124441	127298	124586	127911	165
M	144	127077	128485	128906	126636	125313	125863	123654	129685	127688	127903	126541	127763	127101	127589	126899	125099	126194	125772	122249	124769	124249	122211	123714
N	127525	125507	126353	127154	125790	121253	124627	124311	124952	126527	126715	124199	124076	123764	127707	126251	125454	118533	122400	118645	124424	122372	125271	152
O	148	129162	130394	131416	126869	127466	128013	127148	128815	127700	123520	127517	128666	126195	126579	128266	127528	126030	126058	125890	125185	123916	125086	125101
P	128672	125396	124692	124126	125359	124313	125155	124286	126450	124680	127166	123751	127397	122535	126361	123506	126202	124326	126527	121930	124626	122988	124851	144
Basic assay information
Assay ID:				18979
Assay Started:				23-07-23 13:03:16
Assay Finished:				23-07-23 13:08:19
Assay Exported:				23-07-23 13:08:19
Protocol ID:				100202
Protocol Name:				Lilly FRET_384
Serial#:				="1040204"
Protocol information
Protocol:
Protocol name				Lilly FRET_384
Number of assay repeats				1
Start assay repeat each				N/A
Number of plate repeats				1
Start plate repeat each				N/A
Is label meas. height used				Yes
Height of measurement				Defined in label
Is gripper height used				No
Mode of measurement				By Columns bi-directional
Rotated plate				No
Soft move				No
Protocol notes
Plate type:
Name of the plate type				384 OptiPlate
Number of rows				16
Number of columns				24
Number of the wells in the plate				384
Height of the plate				14.35 mm
Coordinates of corners:
384 OptiPlate + Lilly FRET
12.1 mm x------------------------------------------------------- x 115.6 mm
9 mm 9 mm
12.1 mm x------------------------------------------------------- x 115.6 mm
76.5 mm 76.5 mm
Platemap:
Plate				1
Group				1
	01	02	03	04	05	06	07	08	09	10	11	12	13	14	15	16	17	18	19	20	21	22	23	24
A	-	-	-	-	-	-	-	-	-	-	-	-	-	-	-	-	-	-	-	-	-	-	-	-
B	-	-	-	-	-	-	-	-	-	-	-	-	-	-	-	-	-	-	-	-	-	-	-	-
C	-	-	-	-	-	-	-	-	-	-	-	-	-	-	-	-	-	-	-	-	-	-	-	-
D	-	-	-	-	-	-	-	-	-	-	-	-	-	-	-	-	-	-	-	-	-	-	-	-
E	-	-	-	-	-	-	-	-	-	-	-	-	-	-	-	-	-	-	-	-	-	-	-	-
F	-	-	-	-	-	-	-	-	-	-	-	-	-	-	-	-	-	-	-	-	-	-	-	-
G	-	-	-	-	-	-	-	-	-	-	-	-	-	-	-	-	-	-	-	-	-	-	-	-
H	-	-	-	-	-	-	-	-	-	-	-	-	-	-	-	-	-	-	-	-	-	-	-	-
I	-	-	-	-	-	-	-	-	-	-	-	-	-	-	-	-	-	-	-	-	-	-	-	-
J	-	-	-	-	-	-	-	-	-	-	-	-	-	-	-	-	-	-	-	-	-	-	-	-
K	-	-	-	-	-	-	-	-	-	-	-	-	-	-	-	-	-	-	-	-	-	-	-	-
L	-	-	-	-	-	-	-	-	-	-	-	-	-	-	-	-	-	-	-	-	-	-	-	-
M	-	-	-	-	-	-	-	-	-	-	-	-	-	-	-	-	-	-	-	-	-	-	-	-
N	-	-	-	-	-	-	-	-	-	-	-	-	-	-	-	-	-	-	-	-	-	-	-	-
O	-	-	-	-	-	-	-	-	-	-	-	-	-	-	-	-	-	-	-	-	-	-	-	-
P	-	-	-	-	-	-	-	-	-	-	-	-	-	-	-	-	-	-	-	-	-	-	-	-
- - Undefined
Calculations:
Plate				1
Formula index				Calc 1
Formula name				Label ratio
Formula				Label ratio where X = Lilly FRET(1) channel 1 window 1 Y = Lilly FRET(1) channel 2 window 1
Auto export parameters:
Export format				Plate2
Include basic assay information				Yes
Place assay information at				End of file
Include basic plate information				Yes
Place plate information at				Beginning of plate
Include protocol information				Yes
Protocol info level				Large
Include error and warning information				Yes
Include background information				Yes
Add plate number to the file name				Yes
Each plate to separate file				No
Field separator to use				System
File name format				<DefaultDataFolder>\<Date>\<ProtocolName>_<AssayID>.csv
Operations:
Plate 1
Group 1
Measurement
Label				Lilly FRET(1)
Labels:
Lilly FRET				6000025
Light source				Laser
Top mirror				LANCE/DELFIA Bias
Bottom mirror				N/A
Exc. filter				N/A
Using of excitation filter				Top
Ems. filter				APC 665
Using of emission filter				Top
2nd ems. filter				Europium 615
Using of 2nd emission filter				Top
Measurement height				7.3 mm
Cycle				16600
Delay				30
Number of flashes				20
Number of flashes for 2nd detector				5
Number of sequence windows				1
Total time of windows				500
Excitation light				100%
Reference excitation light				100%
Reference AD gain				4
Reference signal				323509
Last edited				13-06-14 09:17:06
Last edited by				EnVision
Factory preset				No
Filters:
APC 665				205
Filter type				Emission
Description				M665 CWL=665nm BW=7 5nm Tmin=75%
Used with				Luminescence DELFIA - Time-resolved Fluorescence Fluorescence Intensity LANCE - Time-resolved Fluorescence
Last edited				26-02-19 14:51:38
Last edited by				Installation
Factory preset				Yes
Europium 615				203
Filter type				Emission
Description				M615 CWL=615nm BW=8 5nm Tmin=80%
Used with				Luminescence DELFIA - Time-resolved Fluorescence Fluorescence Intensity LANCE - Time-resolved FluorescenceLuminescence Absorbance DELFIA - Time-resolved Fluorescence Fluorescence Intensity LANCE - Time-resolved Fluorescence
Last edited				26-02-19 14:51:38
Last edited by				Installation
Factory preset				Yes
Mirror modules:
LANCE/DELFIA Bias				445
Used by				Top
Dual				No
Bias				Yes
Description				D400
Used with				Luminescence DELFIA - Time-resolved Fluorescence Fluorescence Intensity LANCE - Time-resolved Fluorescence
Last edited				26-02-19 14:51:38
Last edited by				Installation
Factory preset				Yes
Instrument:
Serial number				1040204
Nickname				EnVision
Normalization:
Notifications for plate 1 repeat 1:
WARNING: Plate height defined in the plate editor does not match the actual plate height. Measured height is 14.85 mm. Plate editor height is 14.35 mm. The results may be affected.
Exported with EnVision Workstation version 1.14.3049.528
