## Supplementary material for "Genome-wide arrayed CRISPR activation screen for prion protein modulators": Plate_XI_B.csv

Plate information
Plate	Repeat	Barcode	Measured height	Chamber temperature at start	Chamber temperature at end	Humidity at start	Humidity at end	Ambient temperature at start	Ambient temperature at end	Formula	Measurement date
1	1	=""	N/A	N/A	N/A	N/A	N/A	N/A	N/A	Calc 1: Label ratio = X / Y where X = Lilly FRET(1) channel 1 window 1 Y = Lilly FRET(1) channel 2 window 1	23-07-23 11:42:47
Background information
Plate	Label	Result	Signal	Flashes/Time	Meastime	MeasInfo
1	Lilly FRET	0	122	20	00:00:00.000	De=1st Ex=Top Em=Top Wdw=1 (14)
1	Lilly FRET	0	70	5	00:00:00.000	De=2nd Ex=Top Em=Top Wdw=1 (142)
Calculated results: Calc 1: Label ratio = X / Y where X = Lilly FRET(1) channel 1 window 1 Y = Lilly FRET(1) channel 2 window 1
	01	02	03	04	05	06	07	08	09	10	11	12	13	14	15	16	17	18	19	20	21	22	23	24
A	1.00884955752	0.0536712752	0.04237849967	0.04981385593	0.06561430638	0.03467547683	0.04280109991	0.05537481567	0.05231771407	0.04527768721	0.04570788056	0.04320003626	0.06480562722	0.0452622804	0.03854173775	0.0554233254	0.05190502062	0.04426918427	0.04810715297	0.04359662019	0.0410820257	0.05122716567	0.05174457995	0.0204958429
B	0.018521196	0.05290817571	0.04584119221	0.03986556786	0.03477666664	0.04045303499	0.04799455549	0.04188597624	0.0488373166	0.03379006209	0.04273323615	0.04439564003	0.06083933259	0.04090846058	0.04440789474	0.03806283712	0.0467383039	0.04927173085	0.04169265033	0.03088319683	0.03085139025	0.04969112905	0.04316909084	0.67759562842
C	1.13392857143	0.04009963406	0.03984355903	0.03223870669	0.06724389475	0.04971656365	0.04821469184	0.0402474973	0.03724370432	0.04052187711	0.05278208684	0.04120851113	0.03182118077	0.03622574799	0.04323917309	0.04612985129	0.04503664023	0.03138232531	0.05461345543	0.05091598972	0.03858338563	0.04594928474	0.04287015061	0.02173699149
D	0.01730991535	0.02985496677	0.03993720855	0.04148009382	0.0346299565	0.04280254153	0.04279702749	0.02747676847	0.0356148931	0.04228848435	0.04246748241	0.0510271948	0.06276413075	0.04349985545	0.0457134447	0.03836629143	0.05031251843	0.04519357019	0.04337252317	0.03436283336	0.04134805776	0.04496531226	0.03845667017	0.70779220779
E	1.07216494845	0.0408889737	0.04770097442	0.04791003921	0.06713682515	0.04311546973	0.04742190162	0.05065457154	0.0407733936	0.04353708589	0.04522620635	0.04114361268	0.03282061185	0.03563854242	0.03042014148	0.04111405836	0.0495357188	0.04726051371	0.04815792105	0.04921934574	0.04193587805	0.03650092025	0.04409485547	0.02087452813
F	0.01809879493	0.04965496437	0.0462113336	0.04083722355	0.03506775395	0.04038410845	0.04578829443	0.03315619401	0.04957864536	0.0440713057	0.041957572	0.04886564687	0.06325482032	0.04835247317	0.03357177441	0.04699358733	0.04762201195	0.04177839549	0.03696098563	0.04359112696	0.04007546435	0.04132224984	0.04212765282	0.83536585366
G	1.32653061224	0.04619226866	0.04649748517	0.04745286602	0.0658306049	0.04620516618	0.03825030739	0.04440668161	0.04098342806	0.04502053205	0.04234453668	0.03951363323	0.03289055273	0.04463228593	0.03097313671	0.03817149909	0.04215863977	0.04257816438	0.04763970269	0.05293419206	0.04241451042	0.03892327687	0.04192177483	0.02210749463
H	0.01893380266	0.05565771998	0.0546207376	0.04373555113	0.0330148548	0.0464876821	0.04785205995	0.04813651043	0.04397792989	0.0423315045	0.03846041013	0.04606389252	0.06121777126	0.04787276342	0.04239390705	0.04524603076	0.04038028031	0.05209639327	0.05187900062	0.03100182781	0.04925440245	0.03886437808	0.0430885618	1.09090909091
I	1.23655913978	0.03312300497	0.04237661251	0.0531360424	0.06718092775	0.04237319498	0.03868740985	0.03821195764	0.05317468596	0.04582517699	0.04145605348	0.04379857215	0.03392893878	0.03493119502	0.04474374646	0.04578437893	0.03967408197	0.037165811	0.03313261903	0.03759524663	0.03875274709	0.04843219192	0.03938566499	0.02077875417
J	0.01837738215	0.04568391106	0.04546620011	0.04690438577	0.0330925012	0.04578442509	0.05153594621	0.04049747858	0.04210048082	0.0408255521	0.03462170931	0.04283397857	0.06162273194	0.0531196732	0.03900920049	0.03687871052	0.05227260241	0.04419905969	0.04808756243	0.0394292265	0.04102930885	0.0389173427	0.04006047432	0.83006535948
K	1.3300	0.04842400757	0.04377467634	0.04603184157	0.06640157178	0.03910614525	0.04274968912	0.03803976612	0.03626621166	0.04324558004	0.04893316942	0.03935687888	0.0335923445	0.03538651341	0.04461912783	0.04132681616	0.05218157441	0.04749984966	0.02808558967	0.03858955449	0.04329106773	0.04411405171	0.03759524663	0.02042054962
L	0.01873986426	0.04769494757	0.04565063569	0.0559723729	0.033578866	0.04769327665	0.05050569607	0.04388647624	0.03722573881	0.04444644857	0.04099484251	0.04659129839	0.06057262775	0.03501297056	0.03754910963	0.04286416869	0.04650768317	0.04358382999	0.04030401463	0.04084609205	0.03734178655	0.0342230025	0.04660339046	0.93506493506
M	1.27777777778	0.0430529877	0.04362304864	0.04267470573	0.06253494874	0.03792169416	0.03563407116	0.04448531656	0.0467881315	0.03605114232	0.04181706736	0.04642203826	0.03280646241	0.04300830411	0.04341704891	0.0405909691	0.04601304779	0.04675420865	0.05639761125	0.03584090098	0.03903461779	0.04107603717	0.03865989622	0.02094261241
N	0.01814946619	0.03928420568	0.05263034196	0.03034226008	0.03390923357	0.04622689636	0.047867152	0.040307964	0.03398329117	0.03993117677	0.04091242101	0.05478736264	0.06010369177	0.05498907502	0.02937512896	0.03746600251	0.044264522	0.04067219294	0.07345719558	0.04016979797	0.03784113766	0.03476042539	0.03609231438	0.72674418605
O	1.21428571429	0.04701147263	0.04561648254	0.03749713974	0.06453855203	0.04128326474	0.04363315267	0.04878735317	0.04641030071	0.05005594532	0.03931707166	0.0357218034	0.03412577267	0.05683221186	0.04925509041	0.03362201489	0.04663909701	0.04405718844	0.04147465438	0.03297194763	0.03949410304	0.0484291164	0.0419914843	0.02032714972
P	0.01757479886	0.04879173584	0.05377086751	0.05460318939	0.06780880748	0.05094179404	0.04177545692	0.04124089872	0.05074707125	0.04805607187	0.04750026698	0.06405602066	0.06201657671	0.06235927093	0.04432889079	0.04736015838	0.05227036766	0.0508070287	0.042803186	0.05061871677	0.05072217239	0.04391425438	0.05449215248	0.69032258065
Plate information
Plate	Repeat	Barcode	Measured height	Chamber temperature at start	Chamber temperature at end	Humidity at start	Humidity at end	Ambient temperature at start	Ambient temperature at end	Group	Label	ScanX	ScanY	Measinfo	Kinetics	Measurement date
1	1	=""	14.72	24.48	24.5	44.2	45	23.5	23.23	1	Lilly FRET(1)	0	0	De=1st Ex=Top Em=Top Wdw=1 (14)	0	23-07-23 11:42:47
Background information
Plate	Label	Result	Signal	Flashes/Time	Meastime	MeasInfo
1	Lilly FRET	0	122	20	00:00:00.000	De=1st Ex=Top Em=Top Wdw=1 (14)
1	Lilly FRET	0	70	5	00:00:00.000	De=2nd Ex=Top Em=Top Wdw=1 (142)
Results for Lilly FRET(1) - channel 1 window 1 (Counts)
	01	02	03	04	05	06	07	08	09	10	11	12	13	14	15	16	17	18	19	20	21	22	23	24
A	114	6844	5817	6436	8571	4765	5837	7285	6650	6249	5872	5718	8817	5864	5083	7335	6783	6152	6289	5397	5642	6677	6721	2724
B	2562	7158	6149	5326	4733	4979	6488	5674	6351	4582	5863	6024	7927	5310	5913	5236	6085	6725	5616	4144	4223	6765	5743	124
C	127	5216	5542	4459	9172	6797	6572	5516	5126	5516	6737	5659	4389	4877	5685	6359	5986	4343	7491	6951	5103	6286	5744	2872
D	2321	4012	5190	5447	4689	5241	5736	3631	4799	5775	5619	6905	8005	5868	6212	5252	6826	5817	5921	4466	5137	6112	5165	109
E	104	5571	6266	6476	8920	5689	6403	6779	5485	5760	6005	5539	4419	4806	4038	5487	6663	6346	6260	6390	5491	4839	5861	2787
F	2394	6584	6134	5065	4653	5362	6049	4330	6601	5790	5619	6242	8113	6442	4299	6229	6120	5531	4968	5575	5353	5319	5308	137
G	130	6418	6499	6622	8887	6427	5133	6141	5646	6304	5963	5388	4551	6220	4356	5320	5745	5913	6480	7356	5811	5301	5820	3066
H	2668	7627	7229	6016	4385	6095	6200	6618	5962	5887	5244	6405	8182	6622	5878	6204	5356	7147	7035	3935	6682	5347	5764	108
I	115	4462	5775	7218	9040	5725	5257	5182	7137	6227	5618	5957	4618	4757	6003	6196	5361	5024	4490	4929	5149	6444	5034	2776
J	2433	6102	6029	6235	4278	5804	6714	5236	5560	5509	4674	5521	8100	7074	5249	4926	6660	5932	6432	5228	5335	5205	5326	127
K	133	6348	5721	6118	8483	5117	5638	5068	4846	5802	6488	5165	4388	4704	5960	5538	6811	6319	3561	4997	5671	5774	4929	2658
L	2496	6254	6000	7326	4431	6058	6322	5740	4793	5914	5413	6120	7851	4643	4989	5578	6032	5726	5112	5237	4924	4425	6059	144
M	115	5612	5790	5634	8052	4928	4601	5829	6194	4816	5526	5989	4313	5666	5736	5319	5988	6060	7319	4519	5064	5300	4865	2687
N	2397	5115	6718	3961	4365	5890	6036	5204	4446	5245	5361	7025	7686	7097	3844	4904	5735	5039	9394	5110	4835	4442	4651	125
O	136	6249	6082	5080	8449	5487	5732	6413	6178	6621	5087	4582	4516	7365	6437	4418	6169	5744	5418	4276	5090	6246	5365	2632
P	2322	6348	6851	7033	8763	6599	5392	5279	6606	6205	6227	8187	8066	7893	5814	6124	6847	6390	5519	6455	6560	5566	6989	107
Plate information
Plate	Repeat	Barcode	Measured height	Chamber temperature at start	Chamber temperature at end	Humidity at start	Humidity at end	Ambient temperature at start	Ambient temperature at end	Group	Label	ScanX	ScanY	Measinfo	Kinetics	Measurement date
1	1	=""	14.72	24.48	24.5	44.2	45	23.5	23.23	1	Lilly FRET(1)	0	0	De=2nd Ex=Top Em=Top Wdw=1 (142)	0	23-07-23 11:42:47
Background information
Plate	Label	Result	Signal	Flashes/Time	Meastime	MeasInfo
1	Lilly FRET	0	122	20	00:00:00.000	De=1st Ex=Top Em=Top Wdw=1 (14)
1	Lilly FRET	0	70	5	00:00:00.000	De=2nd Ex=Top Em=Top Wdw=1 (142)
Results for Lilly FRET(1) - channel 2 window 1 (Counts)
	01	02	03	04	05	06	07	08	09	10	11	12	13	14	15	16	17	18	19	20	21	22	23	24
A	113	127517	137263	129201	130627	137417	136375	131558	127108	138015	128468	132361	136053	129556	131883	132345	130681	138968	130729	123794	137335	130341	129888	132905
B	138328	135291	134137	133599	136097	123081	135182	135463	130044	135602	137200	135689	130294	129802	133152	137562	130193	136488	134700	134183	136882	136141	133035	183
C	112	130076	139094	138312	136399	136715	136307	137052	137634	136124	127638	137326	137927	134628	131478	137850	132914	138390	137164	136519	132259	136803	133986	132125
D	134085	134383	129954	131316	135403	122446	134028	132148	134747	136562	132313	135320	127541	134897	135890	136891	135672	128713	136515	129966	124238	135927	134307	154
E	97	136247	131360	135170	132863	131948	135022	133828	134524	132301	132777	134626	134641	134854	132741	133458	134509	134277	129989	129827	130938	132572	132918	133512
F	132274	132595	132738	124029	132686	132775	132108	130594	133142	131378	133921	127738	128259	133230	128054	132550	128512	132389	134412	127893	133573	128720	125998	164
G	98	138941	139771	139549	134998	139097	134195	138290	137763	140025	140821	136358	138368	139361	140638	139371	136271	138874	136021	138965	137005	136191	138830	138686
H	140912	137034	132349	137554	132819	131110	129566	137484	135568	139069	136348	139046	133654	138325	138652	137117	132639	137188	135604	126928	135663	137581	133771	99
I	93	134710	136278	135840	134562	135109	135884	135612	134218	135886	135517	136009	136108	136182	134164	135330	135126	135178	135516	131107	132868	133052	127813	133598
J	132391	133570	132604	132930	129274	126768	130278	129292	132065	134940	135002	128893	131445	133171	134558	133573	127409	134211	133756	132592	130029	133745	132949	153
K	100	131092	130692	132908	127753	130849	131884	133229	133623	134164	132589	131235	130625	132932	133575	134005	130525	133032	126791	129491	130997	130888	131107	130163
L	133192	131125	131433	130886	131958	127020	125174	130792	128755	133059	132041	131355	129613	132608	132866	130132	129699	131379	126836	128213	131863	129299	130012	154
M	90	130351	132728	132022	128760	129952	129118	131032	132384	133588	132147	129012	131468	131742	132114	131039	130137	129614	129775	126085	129731	129029	125841	128303
N	132070	130205	127645	130544	128726	127415	126099	129106	130829	131351	131036	128223	127879	129062	130859	130892	129562	123893	127884	127210	127771	127789	128864	172
O	112	132925	133329	135477	130914	132911	131368	131448	133117	132272	129384	128269	132334	129592	130687	131402	132271	130376	130634	129686	128880	128972	127764	129482
P	132121	130104	127411	128802	129231	129540	129071	128004	130175	129120	131094	127810	130062	126573	131156	129307	130992	125770	128939	127522	129332	126747	128257	155
Basic assay information
Assay ID:				18964
Assay Started:				23-07-23 11:38:01
Assay Finished:				23-07-23 11:42:54
Assay Exported:				23-07-23 11:42:54
Protocol ID:				100202
Protocol Name:				Lilly FRET_384
Serial#:				="1040204"
Protocol information
Protocol:
Protocol name				Lilly FRET_384
Number of assay repeats				1
Start assay repeat each				N/A
Number of plate repeats				1
Start plate repeat each				N/A
Is label meas. height used				Yes
Height of measurement				Defined in label
Is gripper height used				No
Mode of measurement				By Columns bi-directional
Rotated plate				No
Soft move				No
Protocol notes
Plate type:
Name of the plate type				384 OptiPlate
Number of rows				16
Number of columns				24
Number of the wells in the plate				384
Height of the plate				14.35 mm
Coordinates of corners:
384 OptiPlate + Lilly FRET
12.1 mm x------------------------------------------------------- x 115.6 mm
9 mm 9 mm
12.1 mm x------------------------------------------------------- x 115.6 mm
76.5 mm 76.5 mm
Platemap:
Plate				1
Group				1
	01	02	03	04	05	06	07	08	09	10	11	12	13	14	15	16	17	18	19	20	21	22	23	24
A	-	-	-	-	-	-	-	-	-	-	-	-	-	-	-	-	-	-	-	-	-	-	-	-
B	-	-	-	-	-	-	-	-	-	-	-	-	-	-	-	-	-	-	-	-	-	-	-	-
C	-	-	-	-	-	-	-	-	-	-	-	-	-	-	-	-	-	-	-	-	-	-	-	-
D	-	-	-	-	-	-	-	-	-	-	-	-	-	-	-	-	-	-	-	-	-	-	-	-
E	-	-	-	-	-	-	-	-	-	-	-	-	-	-	-	-	-	-	-	-	-	-	-	-
F	-	-	-	-	-	-	-	-	-	-	-	-	-	-	-	-	-	-	-	-	-	-	-	-
G	-	-	-	-	-	-	-	-	-	-	-	-	-	-	-	-	-	-	-	-	-	-	-	-
H	-	-	-	-	-	-	-	-	-	-	-	-	-	-	-	-	-	-	-	-	-	-	-	-
I	-	-	-	-	-	-	-	-	-	-	-	-	-	-	-	-	-	-	-	-	-	-	-	-
J	-	-	-	-	-	-	-	-	-	-	-	-	-	-	-	-	-	-	-	-	-	-	-	-
K	-	-	-	-	-	-	-	-	-	-	-	-	-	-	-	-	-	-	-	-	-	-	-	-
L	-	-	-	-	-	-	-	-	-	-	-	-	-	-	-	-	-	-	-	-	-	-	-	-
M	-	-	-	-	-	-	-	-	-	-	-	-	-	-	-	-	-	-	-	-	-	-	-	-
N	-	-	-	-	-	-	-	-	-	-	-	-	-	-	-	-	-	-	-	-	-	-	-	-
O	-	-	-	-	-	-	-	-	-	-	-	-	-	-	-	-	-	-	-	-	-	-	-	-
P	-	-	-	-	-	-	-	-	-	-	-	-	-	-	-	-	-	-	-	-	-	-	-	-
- - Undefined
Calculations:
Plate				1
Formula index				Calc 1
Formula name				Label ratio
Formula				Label ratio where X = Lilly FRET(1) channel 1 window 1 Y = Lilly FRET(1) channel 2 window 1
Auto export parameters:
Export format				Plate2
Include basic assay information				Yes
Place assay information at				End of file
Include basic plate information				Yes
Place plate information at				Beginning of plate
Include protocol information				Yes
Protocol info level				Large
Include error and warning information				Yes
Include background information				Yes
Add plate number to the file name				Yes
Each plate to separate file				No
Field separator to use				System
File name format				<DefaultDataFolder>\<Date>\<ProtocolName>_<AssayID>.csv
Operations:
Plate 1
Group 1
Measurement
Label				Lilly FRET(1)
Labels:
Lilly FRET				6000025
Light source				Laser
Top mirror				LANCE/DELFIA Bias
Bottom mirror				N/A
Exc. filter				N/A
Using of excitation filter				Top
Ems. filter				APC 665
Using of emission filter				Top
2nd ems. filter				Europium 615
Using of 2nd emission filter				Top
Measurement height				7.3 mm
Cycle				16600
Delay				30
Number of flashes				20
Number of flashes for 2nd detector				5
Number of sequence windows				1
Total time of windows				500
Excitation light				100%
Reference excitation light				100%
Reference AD gain				4
Reference signal				323509
Last edited				13-06-14 09:17:06
Last edited by				EnVision
Factory preset				No
Filters:
APC 665				205
Filter type				Emission
Description				M665 CWL=665nm BW=7 5nm Tmin=75%
Used with				Luminescence DELFIA - Time-resolved Fluorescence Fluorescence Intensity LANCE - Time-resolved Fluorescence
Last edited				26-02-19 14:51:38
Last edited by				Installation
Factory preset				Yes
Europium 615				203
Filter type				Emission
Description				M615 CWL=615nm BW=8 5nm Tmin=80%
Used with				Luminescence DELFIA - Time-resolved Fluorescence Fluorescence Intensity LANCE - Time-resolved FluorescenceLuminescence Absorbance DELFIA - Time-resolved Fluorescence Fluorescence Intensity LANCE - Time-resolved Fluorescence
Last edited				26-02-19 14:51:38
Last edited by				Installation
Factory preset				Yes
Mirror modules:
LANCE/DELFIA Bias				445
Used by				Top
Dual				No
Bias				Yes
Description				D400
Used with				Luminescence DELFIA - Time-resolved Fluorescence Fluorescence Intensity LANCE - Time-resolved Fluorescence
Last edited				26-02-19 14:51:38
Last edited by				Installation
Factory preset				Yes
Instrument:
Serial number				1040204
Nickname				EnVision
Normalization:
Exported with EnVision Workstation version 1.14.3049.528
