## Supplementary material for "Genome-wide arrayed CRISPR activation screen for prion protein modulators": Plate_XII_A.csv

Plate information
Plate	Repeat	Barcode	Measured height	Chamber temperature at start	Chamber temperature at end	Humidity at start	Humidity at end	Ambient temperature at start	Ambient temperature at end	Formula	Measurement date
1	1	=""	N/A	N/A	N/A	N/A	N/A	N/A	N/A	Calc 1: Label ratio = X / Y where X = Lilly FRET(1) channel 1 window 1 Y = Lilly FRET(1) channel 2 window 1	23-07-23 13:25:09
Background information
Plate	Label	Result	Signal	Flashes/Time	Meastime	MeasInfo
1	Lilly FRET	0	110	20	00:00:00.000	De=1st Ex=Top Em=Top Wdw=1 (14)
1	Lilly FRET	0	71	5	00:00:00.000	De=2nd Ex=Top Em=Top Wdw=1 (142)
Calculated results: Calc 1: Label ratio = X / Y where X = Lilly FRET(1) channel 1 window 1 Y = Lilly FRET(1) channel 2 window 1
	01	02	03	04	05	06	07	08	09	10	11	12	13	14	15	16	17	18	19	20	21	22	23	24
A	1.18253968254	0.06293194952	0.06027047411	0.06184131557	0.06018586812	0.06004825306	0.05950362608	0.06033909193	0.06112024518	0.06016285578	0.05921731411	0.05811488348	0.06079516935	0.06000945157	0.06057069718	0.05855776612	0.06050708462	0.05867452091	0.05995515446	0.05856667303	0.0594155524	0.06145423764	0.06341718248	0.02121907322
B	0.01798244961	0.03242595603	0.03991939793	0.03854897925	0.04184941109	0.0384326176	0.03044125088	0.03937464694	0.04063465671	0.04399244227	0.04464635506	0.03550260297	0.04043164679	0.04234803468	0.04043671343	0.0420842731	0.04053218802	0.03828401571	0.05197048684	0.05310363475	0.05411620998	0.05234990904	0.06105699712	0.90625
C	1.03246753247	0.06268651888	0.0425083607	0.04333971624	0.04169480707	0.04599424144	0.04229891231	0.04179944605	0.04724039387	0.0492588473	0.04081790362	0.04187581094	0.04510530262	0.04180456502	0.03779550937	0.03957950027	0.03737890285	0.03868374032	0.05141013007	0.0516028147	0.04915151469	0.04952982095	0.03154254681	0.02107448902
D	0.01834022854	0.03185783917	0.03069474227	0.03629681042	0.03733856539	0.05122642943	0.03809399937	0.04197860358	0.04030027043	0.04095998559	0.03357198067	0.03775243419	0.03880489392	0.04033882468	0.03436565538	0.05220709958	0.03973176097	0.0405629266	0.05195478663	0.05020397901	0.05095541401	0.05259788192	0.06104425846	0.7380952381
E	1.0000	0.06651296295	0.04236872371	0.04304338308	0.04184516002	0.03921054053	0.03833594715	0.04986707178	0.04079463514	0.04769276017	0.04373800365	0.04315909958	0.0358925962	0.041428333	0.03579665248	0.0471874105	0.03389700936	0.04538525764	0.05161874394	0.0524860389	0.05041454934	0.05188544631	0.03219701565	0.02067699617
F	0.01904679892	0.03140323018	0.04241540077	0.03572524707	0.03248250136	0.04440840524	0.04444027018	0.04568962807	0.04222474284	0.04079233988	0.03784849857	0.04110248348	0.04078313438	0.04331391746	0.03643903439	0.04178307187	0.03462952682	0.03954815311	0.05249512903	0.05220464912	0.05036506534	0.05199298431	0.05936777788	0.84105960265
G	1.08955223881	0.0664523777	0.03594776108	0.03993646472	0.03642548833	0.03589000176	0.03971113657	0.04195373655	0.03586070853	0.04219183308	0.04076064916	0.04558415	0.04509197461	0.0403108305	0.03692806184	0.03847731867	0.04075570778	0.04153507866	0.05114834047	0.04989333353	0.05179083253	0.05024396775	0.03134822292	0.02113341736
H	0.01828011788	0.03060721488	0.05595794129	0.0406426381	0.0537899192	0.04050442107	0.03377863645	0.06537631518	0.03106486967	0.05119397981	0.03960819918	0.04282557636	0.03840182409	0.03879009892	0.04677226871	0.04767466553	0.03930296861	0.03592016059	0.05072721085	0.04918750963	0.04936054086	0.05092133054	0.05716986143	0.8303030303
I	0.84353741497	0.0682948063	0.0410927547	0.04645148717	0.04275812673	0.04632031031	0.04529621956	0.03210000299	0.04081032562	0.03846990111	0.0456936926	0.04302160713	0.03691043229	0.04732415265	0.04286027339	0.03640530488	0.04839314265	0.03800170794	0.05213580266	0.04936195625	0.05076259436	0.04995318568	0.03152207742	0.02021344537
J	0.01851710679	0.0316254417	0.03849587489	0.03354128831	0.04661958732	0.05131327893	0.04513025111	0.04447128329	0.03205646415	0.04008103024	0.04770136923	0.04597806077	0.03937572382	0.04122900163	0.04431541285	0.04313513596	0.04057071371	0.04056059609	0.05298643059	0.05019354426	0.05079927046	0.05151720318	0.06117115766	0.86363636364
K	0.96153846154	0.06821798719	0.04256541895	0.03829436794	0.05436650404	0.03838841881	0.0501533137	0.04612293218	0.03452835958	0.0359372609	0.04337975457	0.05394506045	0.04357998503	0.03966613123	0.04727488965	0.0427554718	0.05187737514	0.05332626888	0.0530256313	0.05114860014	0.04970729456	0.05202470723	0.03164099907	0.02030961511
L	0.01850205278	0.03370514254	0.05984798467	0.0558314205	0.04758896947	0.05770018061	0.04076875428	0.05429671474	0.05629526373	0.05605365392	0.05593317883	0.05532842736	0.04383163332	0.0376146789	0.04866020941	0.05395886951	0.04696924908	0.0437392123	0.05417784096	0.05082742317	0.05111428189	0.05069580164	0.06122009398	0.97058823529
M	1.07482993197	0.07092688269	0.0406553305	0.04678693082	0.0468805184	0.04607924305	0.05260031111	0.04036371529	0.04204162198	0.04253320602	0.0480943386	0.04703334167	0.03849604819	0.04244158695	0.04634870774	0.04301212001	0.04211157201	0.04151125954	0.05200233826	0.05203512331	0.05184909721	0.05260721753	0.03173332039	0.02045292625
N	0.01853123391	0.0329891675	0.05760069983	0.05704226489	0.05893019757	0.05811035427	0.05674292964	0.05701219995	0.05607633077	0.05826263649	0.05567591841	0.05654129353	0.05828196301	0.05565359141	0.05428477361	0.0548143943	0.05411785139	0.05137916428	0.05387293299	0.05186021236	0.05256462244	0.05170015206	0.06169709675	0.9453125
O	1.13793103448	0.07509560418	0.05643300799	0.06007329939	0.05794063906	0.0574001694	0.05937316296	0.05635137483	0.05672353782	0.05730833597	0.0579677492	0.05713373266	0.05792747001	0.05736327709	0.05749960858	0.05424314437	0.05514794934	0.05369841846	0.05304371778	0.0519465077	0.05239118326	0.0522279942	0.03139641636	0.02105296684
P	0.01870795029	0.07087115276	0.06578895064	0.0688353088	0.06677528332	0.0665671618	0.06522052119	0.06791008701	0.0661184366	0.06622426653	0.06184476517	0.06185649103	0.06306524611	0.06295110523	0.06153688508	0.06215486315	0.0584234103	0.06114375853	0.05927663765	0.05885272983	0.06050582426	0.05868785861	0.06111504523	0.77083333333
Plate information
Plate	Repeat	Barcode	Measured height	Chamber temperature at start	Chamber temperature at end	Humidity at start	Humidity at end	Ambient temperature at start	Ambient temperature at end	Group	Label	ScanX	ScanY	Measinfo	Kinetics	Measurement date
1	1	=""	14.85	24.48	24.5	44.5	45.1	23.21	23.14	1	Lilly FRET(1)	0	0	De=1st Ex=Top Em=Top Wdw=1 (14)	0	23-07-23 13:25:09
Background information
Plate	Label	Result	Signal	Flashes/Time	Meastime	MeasInfo
1	Lilly FRET	0	110	20	00:00:00.000	De=1st Ex=Top Em=Top Wdw=1 (14)
1	Lilly FRET	0	71	5	00:00:00.000	De=2nd Ex=Top Em=Top Wdw=1 (142)
Results for Lilly FRET(1) - channel 1 window 1 (Counts)
	01	02	03	04	05	06	07	08	09	10	11	12	13	14	15	16	17	18	19	20	21	22	23	24
A	149	8004	8071	7728	7752	8064	7967	7890	7658	8083	7404	7511	8115	7492	8045	7323	7725	7829	7567	7055	7834	7768	8012	2747
B	2414	4249	5230	5019	5582	4600	4031	5158	5181	5751	5926	4726	5163	5402	5263	5635	5115	5126	6769	6874	7177	6906	7685	145
C	159	7751	5669	5862	5618	6198	5670	5614	6232	6510	5282	5648	6076	5381	5092	5335	4985	5196	6834	6798	6404	6152	4205	2720
D	2385	4170	4051	4602	4967	6069	4979	5568	5186	5458	4300	5025	4951	5267	4574	6402	5202	5289	6913	6190	6688	6983	7797	124
E	136	8597	5268	5702	5519	5080	5060	6565	5335	6162	5674	5656	4716	5461	4703	6096	4434	5925	6443	6814	6032	6727	3981	2681
F	2433	4054	5495	4656	3875	5723	5678	5813	5435	5206	4932	5124	5316	5592	4622	5444	4304	5136	6601	6661	6498	6492	7501	127
G	146	8745	4828	5456	4979	4902	5235	5724	4872	5751	5528	6219	6094	5478	5083	5158	5557	5629	6964	6759	7029	6755	4149	2817
H	2475	4098	7440	5487	6990	5213	4301	8755	4195	6871	5366	5543	5120	5231	6310	6286	5174	4742	6857	6063	6403	6823	7319	137
I	124	8943	5206	6197	5731	6126	6034	4291	5274	5131	6010	5583	4913	6251	5672	4845	6326	4984	6852	6282	6590	6509	3950	2627
J	2429	4117	5002	4414	5915	6320	5769	5781	4124	5263	6236	6044	4998	5397	5747	5668	5124	5302	6853	6276	6629	6696	7748	133
K	125	8616	5555	5022	7087	4927	6608	5922	4517	4697	5610	6889	5588	5161	6201	5581	6730	6844	6707	6555	6139	6637	4031	2574
L	2393	4312	7433	7151	5952	7188	5002	6882	7027	7171	7192	7105	5668	4838	6325	6772	5879	5575	6707	6192	6484	6459	7674	132
M	158	8937	5303	6126	6106	5844	6729	5207	5410	5479	6187	6015	4934	5413	5961	5412	5340	5320	6494	6566	6553	6592	3923	2555
N	2375	4160	7243	7064	7442	7132	6932	7206	7035	7369	7067	7103	7280	7033	6925	6952	6855	6186	6809	6203	6611	6392	7593	121
O	132	9524	7314	7835	7547	7387	7676	7136	7301	7431	7204	7335	7442	7272	7345	6939	7058	6811	6740	6553	6584	6525	3967	2644
P	2383	8909	8275	8659	8361	8340	8154	8429	8394	8293	7893	7768	8068	7806	7807	7710	7421	7481	7403	7232	7646	7252	7681	111
Plate information
Plate	Repeat	Barcode	Measured height	Chamber temperature at start	Chamber temperature at end	Humidity at start	Humidity at end	Ambient temperature at start	Ambient temperature at end	Group	Label	ScanX	ScanY	Measinfo	Kinetics	Measurement date
1	1	=""	14.85	24.48	24.5	44.5	45.1	23.21	23.14	1	Lilly FRET(1)	0	0	De=2nd Ex=Top Em=Top Wdw=1 (142)	0	23-07-23 13:25:09
Background information
Plate	Label	Result	Signal	Flashes/Time	Meastime	MeasInfo
1	Lilly FRET	0	110	20	00:00:00.000	De=1st Ex=Top Em=Top Wdw=1 (14)
1	Lilly FRET	0	71	5	00:00:00.000	De=2nd Ex=Top Em=Top Wdw=1 (142)
Results for Lilly FRET(1) - channel 2 window 1 (Counts)
	01	02	03	04	05	06	07	08	09	10	11	12	13	14	15	16	17	18	19	20	21	22	23	24
A	126	127185	133913	124965	128801	134292	133891	130761	125294	134352	125031	129244	133481	124847	132820	125056	127671	133431	126211	120461	131851	126403	126338	129459
B	134242	131037	131014	130198	133383	119690	132419	130998	127502	130727	132732	133117	127697	127562	130154	133898	126196	133894	130247	129445	132622	131920	125866	160
C	154	123647	133362	135257	134741	134756	134046	134308	131921	132159	129404	134875	134707	128718	134725	134792	133364	134320	132931	131737	130291	124208	133312	129066
D	130042	130894	131977	126788	133026	118474	130703	132639	128684	133252	128083	133104	127587	130569	133098	122627	130928	130390	133058	123297	131252	132762	127727	168
E	136	129253	124337	132471	131891	129557	131991	131650	130777	129202	129727	131050	131392	131818	131381	129187	130808	130549	124819	129825	119648	129651	123645	129661
F	127738	129095	129552	130328	119295	128872	127767	127228	128716	127622	130309	124664	130348	129104	126842	130292	124287	129867	125745	127594	129018	124863	126348	151
G	134	131598	134306	136617	136690	136584	131827	136436	135859	136306	135621	136429	135146	135894	137646	134053	136349	135524	136153	135469	135719	134444	132352	133296
H	135393	133890	132957	135006	129950	128702	127329	133917	135040	134215	135477	129432	133327	134854	134909	131852	131644	132015	135174	123263	129719	133991	128022	165
I	147	130947	126689	133408	134033	132253	133212	133676	129232	133377	131528	129772	133106	132089	132337	133085	130721	131152	131426	127264	129820	130302	125309	129963
J	131176	130180	129936	131599	126878	123165	127830	129994	128648	131309	130730	131454	126931	130903	129684	131401	126298	130718	129335	125036	130494	129976	126661	154
K	130	126301	130505	131142	130356	128346	131756	128396	130820	130700	129323	127704	128224	130111	131169	130533	129729	128342	126486	128156	123503	127574	127398	126738
L	129337	127933	124198	128082	125071	124575	122692	126748	124824	127931	128582	128415	129313	128620	129983	125503	125167	127460	123796	121824	126853	127407	125351	136
M	147	126003	130438	130934	130246	126825	127927	129002	128682	128817	128643	127888	128169	127540	128612	125825	126806	128158	124879	126184	126386	125306	123624	124921
N	128162	126102	125745	123838	126285	122732	122165	126394	125454	126479	126931	125625	124910	126371	127568	126828	126668	120399	126390	119610	125769	123636	123069	128
O	116	126825	129605	130424	130254	128693	129284	126634	128712	129667	124276	128383	128471	126771	127740	127924	127983	126838	127065	126149	125670	124933	126352	125588
P	127379	125707	125781	125793	125211	125287	125022	124120	126954	125226	127626	125581	127931	124001	126867	124045	127021	122351	124889	122883	126368	123569	125681	144
Basic assay information
Assay ID:				18983
Assay Started:				23-07-23 13:20:15
Assay Finished:				23-07-23 13:25:16
Assay Exported:				23-07-23 13:25:16
Protocol ID:				100202
Protocol Name:				Lilly FRET_384
Serial#:				="1040204"
Protocol information
Protocol:
Protocol name				Lilly FRET_384
Number of assay repeats				1
Start assay repeat each				N/A
Number of plate repeats				1
Start plate repeat each				N/A
Is label meas. height used				Yes
Height of measurement				Defined in label
Is gripper height used				No
Mode of measurement				By Columns bi-directional
Rotated plate				No
Soft move				No
Protocol notes
Plate type:
Name of the plate type				384 OptiPlate
Number of rows				16
Number of columns				24
Number of the wells in the plate				384
Height of the plate				14.35 mm
Coordinates of corners:
384 OptiPlate + Lilly FRET
12.1 mm x------------------------------------------------------- x 115.6 mm
9 mm 9 mm
12.1 mm x------------------------------------------------------- x 115.6 mm
76.5 mm 76.5 mm
Platemap:
Plate				1
Group				1
	01	02	03	04	05	06	07	08	09	10	11	12	13	14	15	16	17	18	19	20	21	22	23	24
A	-	-	-	-	-	-	-	-	-	-	-	-	-	-	-	-	-	-	-	-	-	-	-	-
B	-	-	-	-	-	-	-	-	-	-	-	-	-	-	-	-	-	-	-	-	-	-	-	-
C	-	-	-	-	-	-	-	-	-	-	-	-	-	-	-	-	-	-	-	-	-	-	-	-
D	-	-	-	-	-	-	-	-	-	-	-	-	-	-	-	-	-	-	-	-	-	-	-	-
E	-	-	-	-	-	-	-	-	-	-	-	-	-	-	-	-	-	-	-	-	-	-	-	-
F	-	-	-	-	-	-	-	-	-	-	-	-	-	-	-	-	-	-	-	-	-	-	-	-
G	-	-	-	-	-	-	-	-	-	-	-	-	-	-	-	-	-	-	-	-	-	-	-	-
H	-	-	-	-	-	-	-	-	-	-	-	-	-	-	-	-	-	-	-	-	-	-	-	-
I	-	-	-	-	-	-	-	-	-	-	-	-	-	-	-	-	-	-	-	-	-	-	-	-
J	-	-	-	-	-	-	-	-	-	-	-	-	-	-	-	-	-	-	-	-	-	-	-	-
K	-	-	-	-	-	-	-	-	-	-	-	-	-	-	-	-	-	-	-	-	-	-	-	-
L	-	-	-	-	-	-	-	-	-	-	-	-	-	-	-	-	-	-	-	-	-	-	-	-
M	-	-	-	-	-	-	-	-	-	-	-	-	-	-	-	-	-	-	-	-	-	-	-	-
N	-	-	-	-	-	-	-	-	-	-	-	-	-	-	-	-	-	-	-	-	-	-	-	-
O	-	-	-	-	-	-	-	-	-	-	-	-	-	-	-	-	-	-	-	-	-	-	-	-
P	-	-	-	-	-	-	-	-	-	-	-	-	-	-	-	-	-	-	-	-	-	-	-	-
- - Undefined
Calculations:
Plate				1
Formula index				Calc 1
Formula name				Label ratio
Formula				Label ratio where X = Lilly FRET(1) channel 1 window 1 Y = Lilly FRET(1) channel 2 window 1
Auto export parameters:
Export format				Plate2
Include basic assay information				Yes
Place assay information at				End of file
Include basic plate information				Yes
Place plate information at				Beginning of plate
Include protocol information				Yes
Protocol info level				Large
Include error and warning information				Yes
Include background information				Yes
Add plate number to the file name				Yes
Each plate to separate file				No
Field separator to use				System
File name format				<DefaultDataFolder>\<Date>\<ProtocolName>_<AssayID>.csv
Operations:
Plate 1
Group 1
Measurement
Label				Lilly FRET(1)
Labels:
Lilly FRET				6000025
Light source				Laser
Top mirror				LANCE/DELFIA Bias
Bottom mirror				N/A
Exc. filter				N/A
Using of excitation filter				Top
Ems. filter				APC 665
Using of emission filter				Top
2nd ems. filter				Europium 615
Using of 2nd emission filter				Top
Measurement height				7.3 mm
Cycle				16600
Delay				30
Number of flashes				20
Number of flashes for 2nd detector				5
Number of sequence windows				1
Total time of windows				500
Excitation light				100%
Reference excitation light				100%
Reference AD gain				4
Reference signal				323509
Last edited				13-06-14 09:17:06
Last edited by				EnVision
Factory preset				No
Filters:
APC 665				205
Filter type				Emission
Description				M665 CWL=665nm BW=7 5nm Tmin=75%
Used with				Luminescence DELFIA - Time-resolved Fluorescence Fluorescence Intensity LANCE - Time-resolved Fluorescence
Last edited				26-02-19 14:51:38
Last edited by				Installation
Factory preset				Yes
Europium 615				203
Filter type				Emission
Description				M615 CWL=615nm BW=8 5nm Tmin=80%
Used with				Luminescence DELFIA - Time-resolved Fluorescence Fluorescence Intensity LANCE - Time-resolved FluorescenceLuminescence Absorbance DELFIA - Time-resolved Fluorescence Fluorescence Intensity LANCE - Time-resolved Fluorescence
Last edited				26-02-19 14:51:38
Last edited by				Installation
Factory preset				Yes
Mirror modules:
LANCE/DELFIA Bias				445
Used by				Top
Dual				No
Bias				Yes
Description				D400
Used with				Luminescence DELFIA - Time-resolved Fluorescence Fluorescence Intensity LANCE - Time-resolved Fluorescence
Last edited				26-02-19 14:51:38
Last edited by				Installation
Factory preset				Yes
Instrument:
Serial number				1040204
Nickname				EnVision
Normalization:
Notifications for plate 1 repeat 1:
WARNING: Plate height defined in the plate editor does not match the actual plate height. Measured height is 14.85 mm. Plate editor height is 14.35 mm. The results may be affected.
Exported with EnVision Workstation version 1.14.3049.528
