## Supplementary material for "Genome-wide arrayed CRISPR activation screen for prion protein modulators": Plate_XII_B.csv

Plate information
Plate	Repeat	Barcode	Measured height	Chamber temperature at start	Chamber temperature at end	Humidity at start	Humidity at end	Ambient temperature at start	Ambient temperature at end	Formula	Measurement date
1	1	=""	N/A	N/A	N/A	N/A	N/A	N/A	N/A	Calc 1: Label ratio = X / Y where X = Lilly FRET(1) channel 1 window 1 Y = Lilly FRET(1) channel 2 window 1	23-07-23 13:30:43
Background information
Plate	Label	Result	Signal	Flashes/Time	Meastime	MeasInfo
1	Lilly FRET	0	118	20	00:00:00.000	De=1st Ex=Top Em=Top Wdw=1 (14)
1	Lilly FRET	0	50	5	00:00:00.000	De=2nd Ex=Top Em=Top Wdw=1 (142)
Calculated results: Calc 1: Label ratio = X / Y where X = Lilly FRET(1) channel 1 window 1 Y = Lilly FRET(1) channel 2 window 1
	01	02	03	04	05	06	07	08	09	10	11	12	13	14	15	16	17	18	19	20	21	22	23	24
A	1.0390625	0.06588014604	0.06257342531	0.06591995318	0.06238235248	0.0619547761	0.06490797638	0.06378998189	0.06455672564	0.06210700004	0.0629342943	0.06089096957	0.05744135146	0.06068678988	0.05974149416	0.06258705689	0.06136139637	0.06254133349	0.06135444931	0.05930123229	0.06196936278	0.06071119509	0.06419839944	0.02072800025
B	0.01917198397	0.03316781307	0.0466653088	0.04129138797	0.04593682639	0.0434922544	0.03297025681	0.03963557377	0.04470323065	0.04832643703	0.04772553849	0.03851804968	0.04339440694	0.04358167191	0.04412401852	0.04561003421	0.04455632177	0.04003749228	0.05344828886	0.05509098359	0.05297593921	0.05351599967	0.06303247608	0.87755102041
C	1.10144927536	0.06736475243	0.04711912786	0.04826137759	0.04805491991	0.04669616854	0.04646782023	0.04373620102	0.04983552632	0.05101333128	0.04605845881	0.04297006454	0.04488256905	0.03993214744	0.03427695966	0.03654420694	0.03673612191	0.03688463488	0.05199671093	0.05080428854	0.05159980279	0.05247751344	0.03253883951	0.02070573605
D	0.0183591239	0.03374912744	0.03293779557	0.03742629518	0.04633730557	0.05238631509	0.04084163094	0.04123396709	0.04252048005	0.04425436401	0.04710010663	0.03999009434	0.03955965748	0.04518897277	0.04915197125	0.05125091452	0.04043073614	0.04471508044	0.05086290105	0.05039399533	0.05214271446	0.05199030702	0.06000739569	0.98675496689
E	1.08759124088	0.06647780342	0.04981112993	0.04247365587	0.04368660772	0.03921126498	0.04217890221	0.05366309628	0.04032549312	0.0497688078	0.04809453381	0.04576933252	0.03395761681	0.04124074457	0.03661057874	0.0477957985	0.03518504388	0.04432521604	0.05190268823	0.05040725729	0.05181219237	0.05155847381	0.03176776456	0.02039197387
F	0.01836687554	0.03216412011	0.04490927625	0.03642087719	0.03516274849	0.04568188879	0.04408203064	0.04248853395	0.042578029	0.04179526446	0.03718017904	0.04020422666	0.03964849377	0.04321457982	0.03474352915	0.03949497217	0.03379498339	0.03805451135	0.05135167704	0.04897218353	0.05145207979	0.04943490433	0.05803282497	0.80606060606
G	1.06153846154	0.0688080366	0.03461750712	0.0417449585	0.03638087597	0.03729794422	0.04031447049	0.0420168689	0.0356633697	0.04325653067	0.04028202603	0.04729769947	0.04396489432	0.04064620069	0.0372451495	0.03770306403	0.04071055751	0.04099212385	0.04916869874	0.04890821213	0.05056229852	0.05201454105	0.03103573274	0.02083938913
H	0.01959338075	0.03285251034	0.04514728636	0.04172986515	0.04775419828	0.04114842937	0.03259655127	0.06391100703	0.03004033158	0.04732165028	0.04571661479	0.04112858258	0.04158325751	0.03793267303	0.04845296804	0.04478507114	0.04053162336	0.03397035476	0.04958124463	0.04866347367	0.05126018071	0.04977919914	0.05810029299	0.59259259259
I	0.91472868217	0.06870615806	0.03526374374	0.04881686894	0.04808704288	0.04524752701	0.0471709577	0.03201043443	0.04080988693	0.03886766003	0.04475278036	0.04164870563	0.03621447362	0.04799830416	0.0430326165	0.0354121344	0.0500886763	0.03782163113	0.05126189586	0.05105576611	0.05144260379	0.0499157014	0.03186013965	0.01983994015
J	0.01825436331	0.0321969404	0.05403613982	0.03338589155	0.05643583258	0.05292896866	0.04857077557	0.04603333101	0.03229890843	0.0387755102	0.04925852713	0.04598072222	0.04083050446	0.04015601726	0.0450758083	0.04071293837	0.04666693748	0.04024144869	0.05230670864	0.04859154364	0.0518134715	0.05234450057	0.05772682114	0.8041958042
K	0.98461538462	0.06851129242	0.05611312455	0.03737811065	0.05211615166	0.04082917539	0.05113270116	0.05427418978	0.03465987969	0.03585773194	0.04367647403	0.04857475507	0.04398459756	0.04086639236	0.04266763364	0.04066341463	0.04268552441	0.05350069648	0.05223279186	0.05315267954	0.05145042632	0.05157135209	0.03379405395	0.02094553682
L	0.01818407305	0.03376563882	0.04413563788	0.04327865269	0.04504018513	0.05351616474	0.04003149374	0.05510489733	0.04572017052	0.05053712271	0.05292829045	0.04978266669	0.0435670684	0.03338796057	0.04252058696	0.03791814496	0.04569679909	0.04361647807	0.05431340562	0.05204275139	0.05240215978	0.05380819122	0.05962843296	0.80519480519
M	1.01459854015	0.06733730076	0.04524811828	0.04980617879	0.04791960672	0.04821622996	0.05253154448	0.04556534046	0.04273230365	0.04550103447	0.04969757584	0.04737661763	0.04416985199	0.04502652055	0.0459859764	0.04411024811	0.04224222794	0.04501995211	0.05411154637	0.05399527109	0.05239032893	0.05117744185	0.03132023143	0.02019229226
N	0.01849890175	0.03190456935	0.05636673407	0.055952105	0.05688493019	0.0554670352	0.05758505298	0.05423093393	0.05700622865	0.05586151382	0.05701320658	0.05717743888	0.05552318388	0.05590141839	0.0556001511	0.05368011968	0.05515665796	0.05464794656	0.05308349685	0.052991482	0.05399012092	0.05286243421	0.05948899621	0.87162162162
O	1.0977443609	0.05964466015	0.05609495512	0.05764849503	0.05834189447	0.05709615866	0.05959629332	0.05762695903	0.05583367229	0.05888688567	0.05922560543	0.05645587806	0.0569377728	0.05673319678	0.05611234988	0.05644781831	0.05702599413	0.05429032797	0.05545766187	0.05508488331	0.05713481338	0.05451666106	0.05713736052	0.01987594477
P	0.01822706065	0.06703793888	0.06499797489	0.06597333762	0.06634046793	0.06720901533	0.06632148514	0.06587063231	0.06811658553	0.07005172358	0.06650494288	0.06622238717	0.06526538974	0.06608709849	0.06564637335	0.06550358902	0.06696698609	0.06339009413	0.06517484553	0.06490337212	0.06438461228	0.06538707509	0.06571532817	0.70186335404
Plate information
Plate	Repeat	Barcode	Measured height	Chamber temperature at start	Chamber temperature at end	Humidity at start	Humidity at end	Ambient temperature at start	Ambient temperature at end	Group	Label	ScanX	ScanY	Measinfo	Kinetics	Measurement date
1	1	=""	14.8	24.48	24.5	45	45.1	22.92	23.14	1	Lilly FRET(1)	0	0	De=1st Ex=Top Em=Top Wdw=1 (14)	0	23-07-23 13:30:43
Background information
Plate	Label	Result	Signal	Flashes/Time	Meastime	MeasInfo
1	Lilly FRET	0	118	20	00:00:00.000	De=1st Ex=Top Em=Top Wdw=1 (14)
1	Lilly FRET	0	50	5	00:00:00.000	De=2nd Ex=Top Em=Top Wdw=1 (142)
Results for Lilly FRET(1) - channel 1 window 1 (Counts)
	01	02	03	04	05	06	07	08	09	10	11	12	13	14	15	16	17	18	19	20	21	22	23	24
A	133	8499	8309	8110	8020	8217	8651	8456	7951	8356	7789	7817	7637	7654	7668	7998	7720	8322	7756	7127	8204	7647	8030	2673
B	2584	4335	6186	5451	6031	5135	4383	5164	5831	6155	6317	5112	5580	5607	5805	6040	5673	5254	7092	7260	7028	7086	7946	129
C	152	8582	6306	6526	6510	6173	6241	5824	6666	6620	5980	5746	6035	5226	4497	4905	4725	4948	6703	6762	6175	6902	4258	2664
D	2342	4448	4172	4989	5681	6745	5402	4999	5559	5836	6228	5006	5225	5824	6564	6795	5339	5948	6587	6197	6787	6887	7627	149
E	149	8612	6501	5522	5707	5043	5565	7004	5248	6372	6276	5882	4522	5386	4852	6168	4611	5750	6746	6529	6716	6643	4130	2622
F	2465	3987	5507	4720	4185	5882	5606	5299	5544	5322	4685	5205	4954	5615	4337	5102	4302	4930	6392	5801	6541	6198	6994	133
G	138	9055	4642	5643	4988	4924	5492	5679	4828	5895	5439	6357	5841	5500	5137	5034	5530	5444	6654	6547	6807	6868	4024	2796
H	2683	4407	6011	5530	6276	5300	4172	8187	4037	6289	6169	5532	5484	5109	6632	5899	5221	4579	6518	6015	6791	6662	7575	96
I	118	8678	4562	6480	6488	5951	6211	4074	5432	5157	5867	5314	4763	6340	5693	4688	6524	5008	6717	6601	6515	6395	4166	2546
J	2347	4163	6848	4383	7095	6529	6163	5947	4107	5054	6454	5982	5172	5230	6059	5288	5744	5300	6381	6053	6640	6756	7205	115
K	128	8691	7246	4826	6716	5188	6584	6970	4494	4687	5595	6133	5620	5264	5648	5210	5511	6875	6611	6673	6511	6454	4291	2629
L	2346	4275	5628	5543	5761	6623	4881	6929	5727	6478	6741	6345	5567	4258	5494	4788	5779	5296	6792	6559	6648	6749	7382	124
M	139	8441	5729	6360	6180	6067	6578	5795	5467	5828	6261	5993	5512	5781	5955	5611	5321	5641	6741	6554	6492	6385	3930	2516
N	2375	3945	7080	7000	7089	6823	7021	6712	7093	7009	7149	7086	6956	6968	7065	6782	6929	6757	6547	6246	6733	6508	7120	129
O	146	7644	7193	7414	7553	7301	7576	7343	7138	7545	7261	7152	7266	7146	7172	7198	7222	6825	6924	6788	7103	6644	7128	2493
P	2344	8342	8024	8215	8257	8278	8249	8159	8591	8722	8389	8208	8188	8096	8360	8140	8414	7825	8059	7899	7975	7975	8105	113
Plate information
Plate	Repeat	Barcode	Measured height	Chamber temperature at start	Chamber temperature at end	Humidity at start	Humidity at end	Ambient temperature at start	Ambient temperature at end	Group	Label	ScanX	ScanY	Measinfo	Kinetics	Measurement date
1	1	=""	14.8	24.48	24.5	45	45.1	22.92	23.14	1	Lilly FRET(1)	0	0	De=2nd Ex=Top Em=Top Wdw=1 (142)	0	23-07-23 13:30:43
Background information
Plate	Label	Result	Signal	Flashes/Time	Meastime	MeasInfo
1	Lilly FRET	0	118	20	00:00:00.000	De=1st Ex=Top Em=Top Wdw=1 (14)
1	Lilly FRET	0	50	5	00:00:00.000	De=2nd Ex=Top Em=Top Wdw=1 (142)
Results for Lilly FRET(1) - channel 2 window 1 (Counts)
	01	02	03	04	05	06	07	08	09	10	11	12	13	14	15	16	17	18	19	20	21	22	23	24
A	128	129007	132788	123028	128562	132629	133281	132560	123163	134542	123764	128377	132953	126123	128353	127790	125812	133064	126413	120183	132388	125957	125081	128956
B	134780	130699	132561	132013	131289	118067	132938	130287	130438	127363	132361	132717	128588	128655	131561	132427	127322	131227	132689	131782	132664	132409	126062	147
C	138	127396	133831	135222	135470	132195	134308	133162	133760	129770	129835	133721	134462	130872	131196	134221	128620	134148	128912	133099	119671	131523	130859	128660
D	127566	131796	126663	133302	122601	128755	132267	121235	130737	131874	132229	125181	132079	128881	133545	132583	132053	133020	129505	122971	130162	132467	127101	151
E	137	129547	130513	130010	130635	128611	131938	130518	130141	128032	130493	128514	133166	130599	132530	129049	131050	129723	129974	129525	129622	128844	130006	128580
F	134209	123958	122625	129596	119018	128760	127172	124716	130208	127335	126008	129464	124948	129933	124829	129181	127297	129551	124475	118455	127128	125377	120518	165
G	130	131598	134094	135178	137105	132018	136229	135160	135377	136280	135023	134404	132856	135314	137924	133517	135837	132806	135330	133863	134626	132040	129657	134169
H	136934	134145	133142	132519	131423	128802	127989	128100	134386	132899	134940	134505	131880	134686	136875	131718	128813	134794	131461	123604	132481	133831	130378	162
I	129	126306	129368	132741	134922	131521	131670	127271	133105	132681	131098	127591	131522	132088	132295	132384	130249	132411	131033	129290	126646	128116	130759	128327
J	128572	129298	126730	131283	125718	123354	126887	129189	127156	130340	131023	130098	126670	130242	134418	129885	123085	131705	121992	124569	128152	129068	124812	143
K	130	126855	129132	129113	128866	127066	128763	128422	129660	130711	128101	126259	127772	128810	132372	128125	129107	128503	126568	125544	126549	125147	126975	125516
L	129014	126608	127516	128077	127908	123757	121929	125742	125262	128183	127361	127454	127780	127531	129208	126272	126464	121422	125052	126031	126865	125427	123800	154
M	137	125354	126613	127695	128966	125829	125220	127180	127936	128085	125982	126497	124791	128391	129496	127204	125964	125300	124576	121381	123916	124762	125478	124602
N	128386	123650	125606	125107	124620	123010	121924	123767	124425	125471	125392	123930	125281	124648	127068	126341	125624	123646	123334	117868	124708	123112	119686	148
O	133	128159	128229	128607	129461	127872	127122	127423	127844	128127	122599	126683	127613	125958	127815	127516	126644	125713	124852	123228	124320	121871	124752	125428
P	128600	124437	123450	124520	124464	123168	124379	123864	126122	124508	126141	123946	125457	122505	127349	124268	125644	123442	123652	121704	123865	121966	123335	161
Basic assay information
Assay ID:				18984
Assay Started:				23-07-23 13:25:48
Assay Finished:				23-07-23 13:30:51
Assay Exported:				23-07-23 13:30:51
Protocol ID:				100202
Protocol Name:				Lilly FRET_384
Serial#:				="1040204"
Protocol information
Protocol:
Protocol name				Lilly FRET_384
Number of assay repeats				1
Start assay repeat each				N/A
Number of plate repeats				1
Start plate repeat each				N/A
Is label meas. height used				Yes
Height of measurement				Defined in label
Is gripper height used				No
Mode of measurement				By Columns bi-directional
Rotated plate				No
Soft move				No
Protocol notes
Plate type:
Name of the plate type				384 OptiPlate
Number of rows				16
Number of columns				24
Number of the wells in the plate				384
Height of the plate				14.35 mm
Coordinates of corners:
384 OptiPlate + Lilly FRET
12.1 mm x------------------------------------------------------- x 115.6 mm
9 mm 9 mm
12.1 mm x------------------------------------------------------- x 115.6 mm
76.5 mm 76.5 mm
Platemap:
Plate				1
Group				1
	01	02	03	04	05	06	07	08	09	10	11	12	13	14	15	16	17	18	19	20	21	22	23	24
A	-	-	-	-	-	-	-	-	-	-	-	-	-	-	-	-	-	-	-	-	-	-	-	-
B	-	-	-	-	-	-	-	-	-	-	-	-	-	-	-	-	-	-	-	-	-	-	-	-
C	-	-	-	-	-	-	-	-	-	-	-	-	-	-	-	-	-	-	-	-	-	-	-	-
D	-	-	-	-	-	-	-	-	-	-	-	-	-	-	-	-	-	-	-	-	-	-	-	-
E	-	-	-	-	-	-	-	-	-	-	-	-	-	-	-	-	-	-	-	-	-	-	-	-
F	-	-	-	-	-	-	-	-	-	-	-	-	-	-	-	-	-	-	-	-	-	-	-	-
G	-	-	-	-	-	-	-	-	-	-	-	-	-	-	-	-	-	-	-	-	-	-	-	-
H	-	-	-	-	-	-	-	-	-	-	-	-	-	-	-	-	-	-	-	-	-	-	-	-
I	-	-	-	-	-	-	-	-	-	-	-	-	-	-	-	-	-	-	-	-	-	-	-	-
J	-	-	-	-	-	-	-	-	-	-	-	-	-	-	-	-	-	-	-	-	-	-	-	-
K	-	-	-	-	-	-	-	-	-	-	-	-	-	-	-	-	-	-	-	-	-	-	-	-
L	-	-	-	-	-	-	-	-	-	-	-	-	-	-	-	-	-	-	-	-	-	-	-	-
M	-	-	-	-	-	-	-	-	-	-	-	-	-	-	-	-	-	-	-	-	-	-	-	-
N	-	-	-	-	-	-	-	-	-	-	-	-	-	-	-	-	-	-	-	-	-	-	-	-
O	-	-	-	-	-	-	-	-	-	-	-	-	-	-	-	-	-	-	-	-	-	-	-	-
P	-	-	-	-	-	-	-	-	-	-	-	-	-	-	-	-	-	-	-	-	-	-	-	-
- - Undefined
Calculations:
Plate				1
Formula index				Calc 1
Formula name				Label ratio
Formula				Label ratio where X = Lilly FRET(1) channel 1 window 1 Y = Lilly FRET(1) channel 2 window 1
Auto export parameters:
Export format				Plate2
Include basic assay information				Yes
Place assay information at				End of file
Include basic plate information				Yes
Place plate information at				Beginning of plate
Include protocol information				Yes
Protocol info level				Large
Include error and warning information				Yes
Include background information				Yes
Add plate number to the file name				Yes
Each plate to separate file				No
Field separator to use				System
File name format				<DefaultDataFolder>\<Date>\<ProtocolName>_<AssayID>.csv
Operations:
Plate 1
Group 1
Measurement
Label				Lilly FRET(1)
Labels:
Lilly FRET				6000025
Light source				Laser
Top mirror				LANCE/DELFIA Bias
Bottom mirror				N/A
Exc. filter				N/A
Using of excitation filter				Top
Ems. filter				APC 665
Using of emission filter				Top
2nd ems. filter				Europium 615
Using of 2nd emission filter				Top
Measurement height				7.3 mm
Cycle				16600
Delay				30
Number of flashes				20
Number of flashes for 2nd detector				5
Number of sequence windows				1
Total time of windows				500
Excitation light				100%
Reference excitation light				100%
Reference AD gain				4
Reference signal				323509
Last edited				13-06-14 09:17:06
Last edited by				EnVision
Factory preset				No
Filters:
APC 665				205
Filter type				Emission
Description				M665 CWL=665nm BW=7 5nm Tmin=75%
Used with				Luminescence DELFIA - Time-resolved Fluorescence Fluorescence Intensity LANCE - Time-resolved Fluorescence
Last edited				26-02-19 14:51:38
Last edited by				Installation
Factory preset				Yes
Europium 615				203
Filter type				Emission
Description				M615 CWL=615nm BW=8 5nm Tmin=80%
Used with				Luminescence DELFIA - Time-resolved Fluorescence Fluorescence Intensity LANCE - Time-resolved FluorescenceLuminescence Absorbance DELFIA - Time-resolved Fluorescence Fluorescence Intensity LANCE - Time-resolved Fluorescence
Last edited				26-02-19 14:51:38
Last edited by				Installation
Factory preset				Yes
Mirror modules:
LANCE/DELFIA Bias				445
Used by				Top
Dual				No
Bias				Yes
Description				D400
Used with				Luminescence DELFIA - Time-resolved Fluorescence Fluorescence Intensity LANCE - Time-resolved Fluorescence
Last edited				26-02-19 14:51:38
Last edited by				Installation
Factory preset				Yes
Instrument:
Serial number				1040204
Nickname				EnVision
Normalization:
Exported with EnVision Workstation version 1.14.3049.528
