## Supplementary material for "Genome-wide arrayed CRISPR activation screen for prion protein modulators": Plate_XIII_A.csv

Plate information
Plate	Repeat	Barcode	Measured height	Chamber temperature at start	Chamber temperature at end	Humidity at start	Humidity at end	Ambient temperature at start	Ambient temperature at end	Formula	Measurement date
1	1	=""	N/A	N/A	N/A	N/A	N/A	N/A	N/A	Calc 1: Label ratio = X / Y where X = Lilly FRET(1) channel 1 window 1 Y = Lilly FRET(1) channel 2 window 1	04-09-22 11:19:44
Background information
Plate	Label	Result	Signal	Flashes/Time	Meastime	MeasInfo
1	Lilly FRET	0	115	20	00:00:00.000	De=1st Ex=Top Em=Top Wdw=1 (14)
1	Lilly FRET	0	54	5	00:00:00.000	De=2nd Ex=Top Em=Top Wdw=1 (142)
Calculated results: Calc 1: Label ratio = X / Y where X = Lilly FRET(1) channel 1 window 1 Y = Lilly FRET(1) channel 2 window 1
	01	02	03	04	05	06	07	08	09	10	11	12	13	14	15	16	17	18	19	20	21	22	23	24
A	0.95698924731	0.03962374234	0.04072220426	0.04093112346	0.047746983	0.05307121374	0.05027705781	0.03887198986	0.04047653348	0.04027414741	0.04434778807	0.05278364401	0.04650445378	0.05146803164	0.04180252309	0.04069596617	0.06063851403	0.04075045208	0.04263317599	0.03423433332	0.04173867035	0.04158577975	0.03913793332	0.02518994689
B	0.0235000162	0.04240016241	0.03319191515	0.03986009042	0.03688269913	0.04074251601	0.03449685278	0.04199888745	0.04058536267	0.03709980712	0.03907013648	0.04147969428	0.0521372492	0.03913725184	0.03683085494	0.03804192162	0.03655582561	0.04115613541	0.04189603455	0.04872073921	0.04275439863	0.03928497021	0.039039762	0.95172413793
C	0.76255707763	0.03940646358	0.03799464729	0.03974191695	0.05009641556	0.04110743566	0.04086534644	0.03695812861	0.04363491431	0.03928629959	0.04005592223	0.03779633219	0.03583607836	0.04225155948	0.04044829258	0.03742827924	0.0356016243	0.04040683738	0.04006173529	0.03802217309	0.03944436157	0.0388962822	0.03938177789	0.02477652922
D	0.02257927236	0.03617975609	0.04003263575	0.04148141719	0.03554214557	0.03924498396	0.0419073081	0.03850746641	0.04418538573	0.04054281456	0.04460796691	0.04132761535	0.05088570415	0.03532371687	0.03725298571	0.04767939434	0.04043672663	0.04350475114	0.03928089496	0.03542631669	0.04341883981	0.03505135134	0.03563062248	0.74705882353
E	0.88725490196	0.0390287145	0.0411578829	0.04188943047	0.05238730411	0.03812158371	0.0422941865	0.04319994917	0.04140216729	0.03972850431	0.03970147276	0.04286750191	0.03664248101	0.03743541932	0.04142848208	0.04014100523	0.04345252574	0.04106860626	0.03808038654	0.04316710582	0.05034577236	0.03690439309	0.04039168191	0.02528275652
F	0.02281554194	0.03757773457	0.03860003689	0.04301173919	0.03818894257	0.03553982002	0.04094989366	0.03508785741	0.04080295877	0.04174017849	0.04147185115	0.04215641722	0.053386907	0.03799570188	0.04262446158	0.04078157319	0.03233764034	0.03835201672	0.03964875481	0.03849098719	0.04452085971	0.04039775996	0.03991078228	0.71578947368
G	0.87700534759	0.03189897411	0.03959852902	0.03577340408	0.04788059268	0.03913677831	0.03891105186	0.03969717051	0.04003853719	0.03875997173	0.0408038625	0.04141250051	0.03770178549	0.03946198356	0.04339813014	0.0426420426	0.04476030759	0.04171389614	0.0462262624	0.04029148802	0.03594927847	0.0413362294	0.03918192616	0.02585847411
H	0.02400479022	0.05623559369	0.03347458147	0.03900104294	0.03689940178	0.04087870949	0.04069953362	0.04646430593	0.04515380338	0.03823486376	0.05067875503	0.04175472691	0.04991856098	0.04103367012	0.04253400002	0.04334376741	0.03663181307	0.03882537216	0.03953983423	0.04313534865	0.04031256361	0.0361295374	0.03475093437	0.83240223464
I	0.78070175439	0.03923528882	0.0377409016	0.04201825101	0.05288731749	0.04190641624	0.05497769392	0.03870083698	0.04003061923	0.03851841703	0.03958888925	0.03787919122	0.03726085439	0.04054599627	0.03722055165	0.03914271204	0.03978972579	0.03687045935	0.03819779095	0.03176428914	0.0360840573	0.03529288615	0.04043504623	0.0253049351
J	0.02391008369	0.03821777027	0.0379628682	0.03746696399	0.03637981025	0.04022595002	0.04079446151	0.04327340461	0.04566071233	0.03865681698	0.04211975449	0.04249423944	0.05157542389	0.04235527492	0.04162919235	0.0384647217	0.04667473731	0.04184233062	0.04034578558	0.04053775498	0.04048262095	0.03698345277	0.03463315281	0.73333333333
K	0.71212121212	0.03583837579	0.0648951049	0.03839117987	0.05042366883	0.03841653745	0.04029470875	0.04075016231	0.04185323184	0.04661112544	0.04307021412	0.04019202038	0.03828394436	0.04485765226	0.03951026779	0.04484220288	0.04144038663	0.03809192575	0.04229650191	0.03429165223	0.04107113727	0.04176231493	0.03872281744	0.02500333063
L	0.02327836261	0.04065214385	0.04188194225	0.03777873088	0.03594602401	0.04070968968	0.04337407333	0.04247787611	0.03907218751	0.04348218239	0.04133999151	0.03769079231	0.05270025101	0.03935825366	0.03729095422	0.04128421141	0.03995764414	0.04295123959	0.03868497491	0.03930260939	0.03920122657	0.03737638783	0.03676002681	1.03968253968
M	0.79262672811	0.03630085369	0.0367929464	0.03944863034	0.04917577623	0.04202824772	0.04012906148	0.03948035689	0.04079224279	0.03646769913	0.04244612881	0.04394753088	0.03713546991	0.0381499149	0.03683060632	0.03944636678	0.03959078132	0.03873235169	0.03898400646	0.04542142037	0.03692348486	0.03725763476	0.03705641147	0.02578690736
N	0.02363880887	0.04333082595	0.03588510033	0.04552599057	0.03682737718	0.0404246566	0.04039286767	0.03901647811	0.04088749279	0.03767191868	0.03852516663	0.03871791639	0.05076588552	0.03825646871	0.03877692674	0.0355363586	0.03850628246	0.03725586809	0.03970919063	0.03785329319	0.0342933839	0.03682366809	0.03902155402	0.84090909091
O	1.0000	0.03900504191	0.03587193316	0.03821704618	0.04899262048	0.0396446824	0.04124493722	0.04415703155	0.03914536375	0.03459605486	0.03888366778	0.04069592339	0.03653065497	0.03903665094	0.03749302354	0.04292064599	0.03983205096	0.03368289116	0.03355289645	0.04262633354	0.0378663639	0.03735462209	0.0373108958	0.02531781527
P	0.0234148211	0.03752094906	0.04241678889	0.04013222372	0.04610372502	0.04637756667	0.03891914781	0.03433086107	0.04330163535	0.04431219422	0.03982161246	0.04048458113	0.0475355355	0.04272973559	0.04130585455	0.03949445061	0.04054966859	0.04386777483	0.0412000237	0.04219709707	0.04113574538	0.04089970755	0.04115291821	0.74468085106
Plate information
Plate	Repeat	Barcode	Measured height	Chamber temperature at start	Chamber temperature at end	Humidity at start	Humidity at end	Ambient temperature at start	Ambient temperature at end	Group	Label	ScanX	ScanY	Measinfo	Kinetics	Measurement date
1	1	=""	14.85	25.51	25.39	45.6	45.6	24.38	24.51	1	Lilly FRET(1)	0	0	De=1st Ex=Top Em=Top Wdw=1 (14)	0	04-09-22 11:19:44
Background information
Plate	Label	Result	Signal	Flashes/Time	Meastime	MeasInfo
1	Lilly FRET	0	115	20	00:00:00.000	De=1st Ex=Top Em=Top Wdw=1 (14)
1	Lilly FRET	0	54	5	00:00:00.000	De=2nd Ex=Top Em=Top Wdw=1 (142)
Results for Lilly FRET(1) - channel 1 window 1 (Counts)
	01	02	03	04	05	06	07	08	09	10	11	12	13	14	15	16	17	18	19	20	21	22	23	24
A	178	9440	9951	9787	10912	12599	12240	9201	9272	9784	10145	12697	10854	11694	9795	9557	14325	9014	10116	7470	9782	9447	8873	5729
B	5803	10234	8293	9584	9081	10285	8440	10419	9948	9194	9553	9937	12551	9011	8753	8766	8919	9798	10168	11774	10308	9428	9081	138
C	167	9773	9540	9960	12626	10389	10293	9350	10948	9349	9856	8619	8638	10011	9759	9113	8250	9777	9682	9253	8726	9236	9489	5757
D	5624	8897	9666	10515	8340	9508	10565	9255	11041	10119	11130	10244	12335	8424	8996	11588	9722	10782	9024	8673	10198	8522	8472	127
E	181	9774	9886	10648	13432	9743	10840	10879	10331	10173	9586	10641	9060	9195	9936	9884	10718	10186	9426	10616	12238	8934	9805	5964
F	5569	9354	9626	10314	9785	8432	10474	8914	10216	10528	10431	10297	13340	9176	10638	10154	7826	9576	9640	8898	10759	9551	9591	136
G	164	7674	9745	8839	11882	9764	9705	9884	9974	9596	9888	10197	9293	9541	10667	10201	10943	10157	10567	9698	8627	9820	9171	6077
H	5813	13516	8192	9648	8728	10177	9800	11577	11206	9407	12510	10313	11922	10064	10327	10579	8762	9444	9603	9850	9704	8306	8052	149
I	178	9576	9020	10268	13268	10422	13753	9405	9936	9559	9857	9249	9181	10043	9172	9634	9802	8993	8957	7622	8577	8429	9603	5950
J	5848	9256	9273	9073	8670	9870	9976	10617	11265	9639	10280	10475	12234	10377	10183	9295	10834	10163	9759	9833	9653	8768	8179	121
K	141	8819	15776	9360	12467	9489	10085	9980	10469	11570	10647	9846	9369	11020	9720	10928	9981	9200	10118	7920	9819	9915	9126	5818
L	5714	9702	10222	9425	8836	10066	10824	10296	9642	10606	10224	9107	12723	9592	9149	9850	9547	10329	9083	9114	9409	8746	8665	131
M	172	9104	9072	10131	12398	10650	10099	9965	10370	9207	10696	10892	9264	9549	9238	9804	9845	9588	9611	11032	8912	9089	8784	6214
N	5941	10772	8951	11383	9186	10121	10006	9670	10283	9406	9641	9520	12584	9464	9609	8795	9632	8771	9673	8976	8355	8872	9463	148
O	175	9647	8793	9523	12156	9774	10163	10915	9736	8529	9392	9864	8900	9474	9069	10341	9629	8062	8084	9957	9005	8778	8780	5893
P	5743	9112	10209	9664	11024	11038	9375	8230	10414	10588	9590	9581	11357	10047	9893	9284	9605	10229	9734	9838	9572	9510	9569	105
Plate information
Plate	Repeat	Barcode	Measured height	Chamber temperature at start	Chamber temperature at end	Humidity at start	Humidity at end	Ambient temperature at start	Ambient temperature at end	Group	Label	ScanX	ScanY	Measinfo	Kinetics	Measurement date
1	1	=""	14.85	25.51	25.39	45.6	45.6	24.38	24.51	1	Lilly FRET(1)	0	0	De=2nd Ex=Top Em=Top Wdw=1 (142)	0	04-09-22 11:19:44
Background information
Plate	Label	Result	Signal	Flashes/Time	Meastime	MeasInfo
1	Lilly FRET	0	115	20	00:00:00.000	De=1st Ex=Top Em=Top Wdw=1 (14)
1	Lilly FRET	0	54	5	00:00:00.000	De=2nd Ex=Top Em=Top Wdw=1 (142)
Results for Lilly FRET(1) - channel 2 window 1 (Counts)
	01	02	03	04	05	06	07	08	09	10	11	12	13	14	15	16	17	18	19	20	21	22	23	24
A	186	238241	244363	239109	228538	237398	243451	236700	229071	242935	228760	240548	233397	227209	234316	234839	236236	221200	237280	218202	234363	227169	226711	227432
B	246936	241367	249850	240441	246213	252439	244660	248078	245113	247818	244509	239563	240730	230241	237654	230430	243983	238069	242696	241663	241098	239990	232609	145
C	219	248005	251088	250617	252034	252728	251876	252989	250900	237971	246056	228038	241042	236938	241271	243479	231731	241964	241677	243358	221223	237452	240949	232357
D	249078	245911	241453	253487	234651	242273	252104	240343	249879	249588	249507	247873	242406	238480	241484	243040	240425	247835	229730	244818	234875	243129	237773	170
E	204	250431	240197	254193	256398	255577	256300	251829	249528	256063	241452	248230	247254	245623	239835	246232	246660	248024	247529	245928	243079	242085	242748	235892
F	244088	248924	249378	239795	256226	237255	255776	254048	250374	252227	251520	244257	249874	241501	249575	248985	242009	249687	243135	231171	241662	236424	240311	190
G	187	240572	246095	247083	248159	249484	249415	248985	249110	247575	242330	246230	246487	241777	245794	239224	244480	243492	228593	240696	239977	237564	234062	235010
H	242160	240346	244723	247378	236535	248956	240789	249159	248174	246032	246849	246990	238829	245262	242794	244072	239191	243243	242869	228351	240719	229895	231706	179
I	228	244066	238998	244370	250873	248697	250156	243018	248210	248167	248984	244171	246398	247694	246423	246125	246345	243908	234490	239955	237695	238830	237492	235132
J	244583	242191	244265	242160	238319	245364	244543	245347	246711	249348	244066	246504	237206	244999	244612	241650	232117	242888	241884	242564	238448	237079	236161	165
K	198	246077	243100	243806	247245	247003	250281	244907	250136	248224	247201	244974	244724	245666	246012	243699	240852	241521	239216	230960	239073	237415	235675	232689
L	245464	238659	244067	249479	245813	247263	249550	242385	246774	243916	247315	241624	241422	243710	245341	238590	238928	240482	234794	231893	240018	233998	235718	126
M	217	250793	246569	256815	252116	253401	251663	252404	254215	252470	251990	247841	249465	250302	250824	248540	248669	247545	246537	242881	241364	243950	237044	240975
N	251324	248599	249435	250033	249434	250367	247717	247844	251495	249682	250252	245881	247883	247383	247802	247493	250141	235426	243596	237126	243633	240932	242507	176
O	175	247327	245122	249182	248119	246540	246406	247186	248714	246531	241541	242383	243631	242695	241885	240933	241740	239350	240933	233588	237810	234991	235320	232761
P	245272	242851	240683	240804	239113	238003	240884	239726	240499	238941	240824	236658	238916	235129	239506	235071	236870	233178	236262	233144	232693	232520	232523	141
Basic assay information
Assay ID:				18617
Assay Started:				04-09-22 11:14:28
Assay Finished:				04-09-22 11:19:52
Assay Exported:				04-09-22 11:19:52
Protocol ID:				100202
Protocol Name:				Lilly FRET_384
Serial#:				="1040204"
Protocol information
Protocol:
Protocol name				Lilly FRET_384
Number of assay repeats				1
Start assay repeat each				N/A
Number of plate repeats				1
Start plate repeat each				N/A
Is label meas. height used				Yes
Height of measurement				Defined in label
Is gripper height used				No
Mode of measurement				By Columns bi-directional
Rotated plate				No
Soft move				No
Protocol notes
Plate type:
Name of the plate type				384 OptiPlate
Number of rows				16
Number of columns				24
Number of the wells in the plate				384
Height of the plate				14.35 mm
Coordinates of corners:
384 OptiPlate + Lilly FRET
12.1 mm x------------------------------------------------------- x 115.6 mm
9 mm 9 mm
12.1 mm x------------------------------------------------------- x 115.6 mm
76.5 mm 76.5 mm
Platemap:
Plate				1
Group				1
	01	02	03	04	05	06	07	08	09	10	11	12	13	14	15	16	17	18	19	20	21	22	23	24
A	-	-	-	-	-	-	-	-	-	-	-	-	-	-	-	-	-	-	-	-	-	-	-	-
B	-	-	-	-	-	-	-	-	-	-	-	-	-	-	-	-	-	-	-	-	-	-	-	-
C	-	-	-	-	-	-	-	-	-	-	-	-	-	-	-	-	-	-	-	-	-	-	-	-
D	-	-	-	-	-	-	-	-	-	-	-	-	-	-	-	-	-	-	-	-	-	-	-	-
E	-	-	-	-	-	-	-	-	-	-	-	-	-	-	-	-	-	-	-	-	-	-	-	-
F	-	-	-	-	-	-	-	-	-	-	-	-	-	-	-	-	-	-	-	-	-	-	-	-
G	-	-	-	-	-	-	-	-	-	-	-	-	-	-	-	-	-	-	-	-	-	-	-	-
H	-	-	-	-	-	-	-	-	-	-	-	-	-	-	-	-	-	-	-	-	-	-	-	-
I	-	-	-	-	-	-	-	-	-	-	-	-	-	-	-	-	-	-	-	-	-	-	-	-
J	-	-	-	-	-	-	-	-	-	-	-	-	-	-	-	-	-	-	-	-	-	-	-	-
K	-	-	-	-	-	-	-	-	-	-	-	-	-	-	-	-	-	-	-	-	-	-	-	-
L	-	-	-	-	-	-	-	-	-	-	-	-	-	-	-	-	-	-	-	-	-	-	-	-
M	-	-	-	-	-	-	-	-	-	-	-	-	-	-	-	-	-	-	-	-	-	-	-	-
N	-	-	-	-	-	-	-	-	-	-	-	-	-	-	-	-	-	-	-	-	-	-	-	-
O	-	-	-	-	-	-	-	-	-	-	-	-	-	-	-	-	-	-	-	-	-	-	-	-
P	-	-	-	-	-	-	-	-	-	-	-	-	-	-	-	-	-	-	-	-	-	-	-	-
- - Undefined
Calculations:
Plate				1
Formula index				Calc 1
Formula name				Label ratio
Formula				Label ratio where X = Lilly FRET(1) channel 1 window 1 Y = Lilly FRET(1) channel 2 window 1
Auto export parameters:
Export format				Plate2
Include basic assay information				Yes
Place assay information at				End of file
Include basic plate information				Yes
Place plate information at				Beginning of plate
Include protocol information				Yes
Protocol info level				Large
Include error and warning information				Yes
Include background information				Yes
Add plate number to the file name				Yes
Each plate to separate file				No
Field separator to use				System
File name format				<DefaultDataFolder>\<Date>\<ProtocolName>_<AssayID>.csv
Operations:
Plate 1
Group 1
Measurement
Label				Lilly FRET(1)
Labels:
Lilly FRET				6000025
Light source				Laser
Top mirror				LANCE/DELFIA Bias
Bottom mirror				N/A
Exc. filter				N/A
Using of excitation filter				Top
Ems. filter				APC 665
Using of emission filter				Top
2nd ems. filter				Europium 615
Using of 2nd emission filter				Top
Measurement height				7.3 mm
Cycle				16600
Delay				30
Number of flashes				20
Number of flashes for 2nd detector				5
Number of sequence windows				1
Total time of windows				500
Excitation light				100%
Reference excitation light				100%
Reference AD gain				4
Reference signal				323509
Last edited				13-06-14 09:17:06
Last edited by				EnVision
Factory preset				No
Filters:
APC 665				205
Filter type				Emission
Description				M665 CWL=665nm BW=7 5nm Tmin=75%
Used with				Luminescence DELFIA - Time-resolved Fluorescence Fluorescence Intensity LANCE - Time-resolved Fluorescence
Last edited				26-02-19 14:51:38
Last edited by				Installation
Factory preset				Yes
Europium 615				203
Filter type				Emission
Description				M615 CWL=615nm BW=8 5nm Tmin=80%
Used with				Luminescence DELFIA - Time-resolved Fluorescence Fluorescence Intensity LANCE - Time-resolved FluorescenceLuminescence Absorbance DELFIA - Time-resolved Fluorescence Fluorescence Intensity LANCE - Time-resolved Fluorescence
Last edited				26-02-19 14:51:38
Last edited by				Installation
Factory preset				Yes
Mirror modules:
LANCE/DELFIA Bias				445
Used by				Top
Dual				No
Bias				Yes
Description				D400
Used with				Luminescence DELFIA - Time-resolved Fluorescence Fluorescence Intensity LANCE - Time-resolved Fluorescence
Last edited				26-02-19 14:51:38
Last edited by				Installation
Factory preset				Yes
Instrument:
Serial number				1040204
Nickname				EnVision
Normalization:
Notifications for plate 1 repeat 1:
WARNING: Plate height defined in the plate editor does not match the actual plate height. Measured height is 14.85 mm. Plate editor height is 14.35 mm. The results may be affected.
Exported with EnVision Workstation version 1.14.3049.528
