## Supplementary material for "Genome-wide arrayed CRISPR activation screen for prion protein modulators": Plate_XIII_B.csv

Plate information
Plate	Repeat	Barcode	Measured height	Chamber temperature at start	Chamber temperature at end	Humidity at start	Humidity at end	Ambient temperature at start	Ambient temperature at end	Formula	Measurement date
1	1	=""	N/A	N/A	N/A	N/A	N/A	N/A	N/A	Calc 1: Label ratio = X / Y where X = Lilly FRET(1) channel 1 window 1 Y = Lilly FRET(1) channel 2 window 1	04-09-22 11:25:29
Background information
Plate	Label	Result	Signal	Flashes/Time	Meastime	MeasInfo
1	Lilly FRET	0	132	20	00:00:00.000	De=1st Ex=Top Em=Top Wdw=1 (14)
1	Lilly FRET	0	103	5	00:00:00.000	De=2nd Ex=Top Em=Top Wdw=1 (142)
Calculated results: Calc 1: Label ratio = X / Y where X = Lilly FRET(1) channel 1 window 1 Y = Lilly FRET(1) channel 2 window 1
	01	02	03	04	05	06	07	08	09	10	11	12	13	14	15	16	17	18	19	20	21	22	23	24
A	1.0000	0.0377724271	0.0400500217	0.04086349779	0.04579833669	0.04944078933	0.04691814328	0.03839192746	0.0395529316	0.03794088371	0.04355096797	0.04947621524	0.04584705253	0.05259973303	0.03931581091	0.0411425967	0.05377935149	0.03724054001	0.03998603957	0.03364659154	0.04001497861	0.03626609633	0.03854434529	0.0245774113
B	0.02240873967	0.04392835222	0.0344826121	0.03635122678	0.03402326494	0.03601757709	0.0336412598	0.03759805365	0.0392568458	0.03470112344	0.03517346435	0.03878276226	0.04367094889	0.0357934193	0.03565368738	0.0333122994	0.03481118148	0.03782409717	0.0382127157	0.04151542244	0.04121672803	0.03540242304	0.03471983188	0.75496688742
C	1.14093959732	0.03811575519	0.03684555731	0.03652873265	0.04200040764	0.03822483155	0.03792735499	0.03487207348	0.03872724801	0.03846007194	0.03625606334	0.03580453397	0.03504939575	0.04007039029	0.03784891767	0.03393379208	0.03413634034	0.03784385847	0.03495021869	0.03351607981	0.03458572725	0.03520524199	0.0348223987	0.02476435382
D	0.02187749151	0.03400601225	0.03694290452	0.03807085327	0.03511338698	0.03398097679	0.03808571539	0.03606164309	0.04008266733	0.03632690285	0.0398994218	0.0371501229	0.04345008144	0.03377443014	0.03491577865	0.04596719977	0.03663292525	0.0390126132	0.036504415	0.03122855644	0.0380263444	0.03241914787	0.03197742874	0.88321167883
E	0.85882352941	0.03563342432	0.04162559213	0.03669268019	0.04447952962	0.03445173071	0.03731165094	0.04174022005	0.03833816377	0.03673062799	0.03684447694	0.03931278596	0.0357168716	0.03607135856	0.039343829	0.03765388323	0.04011336942	0.0371311828	0.0344562867	0.03658842951	0.04525867732	0.03479222044	0.03695647378	0.02592291699
F	0.02276326904	0.03409238722	0.03574561495	0.0389884837	0.0352409551	0.03261774911	0.03929794449	0.03293329256	0.03744261608	0.04033315597	0.03698034126	0.04037983745	0.04547322923	0.03821136838	0.0385289487	0.03888634979	0.03302781155	0.03601445174	0.0358468837	0.03715951127	0.04242184374	0.03685729509	0.0357242522	0.06414473684
G	1.03680981595	0.02877049326	0.03520270419	0.03433231118	0.0422403883	0.03581909618	0.03648265421	0.03736492867	0.03704656106	0.03607471329	0.03922436388	0.03892975438	0.03522035937	0.0374820379	0.04088206252	0.03983835721	0.04004522034	0.03953644246	0.04358262165	0.03646298441	0.03377725884	0.03816272896	0.03673794661	0.02464416793
H	0.0220893892	0.05595070641	0.03287881148	0.03404197143	0.03286589725	0.03674507311	0.03829002809	0.0433446181	0.04157818594	0.03619552661	0.04448210395	0.03710222321	0.04465256435	0.03850003222	0.03970577393	0.04062690593	0.03607061964	0.03825558667	0.03656535667	0.04017058043	0.03659572945	0.0349175943	0.03136076954	1.04827586207
I	1.05555555556	0.03801659248	0.03479433935	0.03837296272	0.04292087122	0.038367354	0.0502190464	0.03672518121	0.03701564813	0.03475958519	0.03615295281	0.03689807461	0.03549218332	0.03863863691	0.03551261406	0.03703034449	0.03697338791	0.03472306597	0.03630704939	0.02938410599	0.03437235767	0.03348428709	0.03633780304	0.02510144719
J	0.02304234786	0.03518735488	0.0364480493	0.03608750999	0.03489084464	0.03606330047	0.03879701023	0.03934893941	0.04277280486	0.03676132165	0.03954426134	0.03822998063	0.04335600985	0.04010477825	0.03840086865	0.03879673154	0.04440812121	0.03893605961	0.03668862535	0.03722850008	0.03902647571	0.03428856443	0.03155099888	0.92052980132
K	0.88513513514	0.03274135757	0.06386302919	0.0370078639	0.04168743447	0.03494727708	0.03705864815	0.03818091908	0.03802948799	0.04240417729	0.04159197765	0.03653349734	0.03560399637	0.04102417295	0.0348482761	0.04068527155	0.03780007939	0.03507694754	0.03946037835	0.03363657973	0.03667477299	0.03957404963	0.03625256756	0.02459866168
L	0.02248273157	0.03842224818	0.03957913285	0.03321745848	0.0355278617	0.03732837465	0.03989536202	0.03868303435	0.03601958184	0.0407810361	0.03936018256	0.03758884754	0.04566849496	0.0344479627	0.03500621298	0.03910536248	0.03730588549	0.04124102555	0.0361602293	0.0359917855	0.03690377053	0.03543767191	0.03475934643	0.74829931973
M	0.78333333333	0.03399017274	0.03473848231	0.03551563972	0.04414740787	0.03908229393	0.03792428443	0.03497805447	0.03667706915	0.0320013694	0.03920896396	0.04065416989	0.03471776238	0.03729464422	0.03462201594	0.03795117898	0.03602435401	0.03672226748	0.03576108202	0.0408323484	0.034956186	0.03478779271	0.03478004471	0.02543653942
N	0.02363210016	0.04050682718	0.0339279721	0.04298648166	0.03499757192	0.03728762657	0.03869881745	0.03705904507	0.03799240319	0.03505299823	0.03553310038	0.03660492561	0.04452095503	0.03768589	0.0369717706	0.03272486683	0.03724413166	0.03729117986	0.0367034703	0.03608549581	0.03352725444	0.03501626522	0.0363530844	0.65354330709
O	1.14864864865	0.03684219756	0.035689026	0.0372360662	0.04200839733	0.03842068986	0.03679111316	0.04109439911	0.03626568921	0.03295495363	0.03682608754	0.0392701309	0.03473584003	0.03732889268	0.03483945055	0.03903310636	0.03808390755	0.03227251359	0.03175504176	0.03976222407	0.03717545328	0.03597862584	0.03558812222	0.02468963593
P	0.02262607074	0.03609198229	0.04115843003	0.03827322796	0.04425981084	0.04554399284	0.03698595952	0.03269104916	0.04115032096	0.04388356152	0.03953165103	0.0384579824	0.0441973922	0.0409519132	0.03886028541	0.0377808577	0.03837424476	0.04304476692	0.04155056511	0.04142368154	0.04010843057	0.03975062757	0.03977200066	0.88111888112
Plate information
Plate	Repeat	Barcode	Measured height	Chamber temperature at start	Chamber temperature at end	Humidity at start	Humidity at end	Ambient temperature at start	Ambient temperature at end	Group	Label	ScanX	ScanY	Measinfo	Kinetics	Measurement date
1	1	=""	14.85	25.31	25.29	45.6	45.8	24.29	24.7	1	Lilly FRET(1)	0	0	De=1st Ex=Top Em=Top Wdw=1 (14)	0	04-09-22 11:25:29
Background information
Plate	Label	Result	Signal	Flashes/Time	Meastime	MeasInfo
1	Lilly FRET	0	132	20	00:00:00.000	De=1st Ex=Top Em=Top Wdw=1 (14)
1	Lilly FRET	0	103	5	00:00:00.000	De=2nd Ex=Top Em=Top Wdw=1 (142)
Results for Lilly FRET(1) - channel 1 window 1 (Counts)
	01	02	03	04	05	06	07	08	09	10	11	12	13	14	15	16	17	18	19	20	21	22	23	24
A	124	8534	8583	9423	9973	10994	10790	8591	8649	8767	9662	11132	10109	11388	8785	9388	11376	8201	9051	7336	8335	8173	8289	5371
B	5046	10163	8115	8202	7979	8385	7633	8685	9145	7858	8197	9004	10120	7964	8153	7338	8041	8645	8736	9287	9359	7995	7666	114
C	170	8988	8595	8448	9685	9037	8886	8216	9115	9078	8334	7878	8199	8926	8697	7974	7659	8766	7951	7709	7320	7941	7884	5470
D	4802	8043	8823	9085	8352	7531	8875	8272	9484	8325	9378	8736	10190	7856	8080	10393	8501	9146	8260	6963	8395	7453	7197	121
E	146	8420	9543	8623	10621	7849	8907	9860	9167	8702	8667	9185	8386	8464	9229	8867	9426	8633	8079	8156	10335	7932	8376	5935
F	5174	8125	8598	8782	8485	7793	9433	7755	8931	9627	8576	9589	10731	9047	9079	9189	7769	8463	8342	8619	9861	8301	8193	195
G	169	6479	8019	8050	9921	8141	8555	8745	8644	8386	9129	9050	7966	8373	9481	9188	8891	9143	9242	8248	7695	8611	8298	5506
H	5096	12649	7810	7968	7310	8670	8724	10153	9829	8491	10473	8643	10432	8963	9155	9459	8297	8866	8424	8685	8182	7911	7016	152
I	171	8899	7944	9081	9987	8868	11807	8588	8653	8192	8374	8664	8030	8962	8270	8607	8111	8002	8271	6718	7805	7564	8184	5592
J	5229	8259	8565	8533	8258	8270	9203	8882	10049	8706	9385	8782	10146	9324	8983	8988	9998	8988	8393	8289	8946	7562	7118	139
K	131	7557	14797	8645	9702	8216	8701	8802	8731	9875	9722	8435	8232	9458	8094	9326	8761	7941	9053	7783	8219	8934	8154	5481
L	5159	8914	9344	7654	8467	8371	9364	8880	8638	9622	9176	8747	10566	7920	8198	8931	8521	9455	7822	8097	8287	7975	7835	110
M	141	8052	8338	8518	10602	9209	9125	8304	8838	7665	9378	9573	8217	8799	8213	8952	8390	8564	8215	9466	8094	7936	7903	5738
N	5553	9677	7986	10360	8432	8691	9127	8856	9092	8413	8552	8741	10487	8867	8623	7716	8679	8554	8550	8249	7734	7987	8331	83
O	170	8404	8225	8613	9655	8863	8472	9437	8489	7615	8192	9009	7918	8451	7888	8891	8611	7277	6881	8776	8306	7972	7868	5487
P	5193	8218	9421	8763	10164	10438	8448	7443	9590	10013	9072	8735	10074	9172	8861	8505	8606	9498	9290	9149	8848	8646	8708	126
Plate information
Plate	Repeat	Barcode	Measured height	Chamber temperature at start	Chamber temperature at end	Humidity at start	Humidity at end	Ambient temperature at start	Ambient temperature at end	Group	Label	ScanX	ScanY	Measinfo	Kinetics	Measurement date
1	1	=""	14.85	25.31	25.29	45.6	45.8	24.29	24.7	1	Lilly FRET(1)	0	0	De=2nd Ex=Top Em=Top Wdw=1 (142)	0	04-09-22 11:25:29
Background information
Plate	Label	Result	Signal	Flashes/Time	Meastime	MeasInfo
1	Lilly FRET	0	132	20	00:00:00.000	De=1st Ex=Top Em=Top Wdw=1 (14)
1	Lilly FRET	0	103	5	00:00:00.000	De=2nd Ex=Top Em=Top Wdw=1 (142)
Results for Lilly FRET(1) - channel 2 window 1 (Counts)
	01	02	03	04	05	06	07	08	09	10	11	12	13	14	15	16	17	18	19	20	21	22	23	24
A	124	225932	214307	230597	217759	222367	229975	223771	218669	231070	221855	224997	220494	216503	223447	228182	211531	220217	226354	218031	208297	225362	215051	218534
B	225180	231354	235336	225632	234516	232803	226894	230996	232953	226448	233045	232165	231733	222499	228672	220279	230989	228558	228615	223700	227068	225832	220796	151
C	149	235808	233271	231270	230593	236417	234290	235604	235364	236037	229865	220028	233927	222758	229782	234987	224365	231636	227495	230009	211648	225563	226406	220882
D	219495	236517	238828	238634	237858	221624	233027	229385	236611	229169	235041	235154	234522	232602	231414	226096	232059	234437	226274	222969	220768	229895	225065	137
E	170	236295	229258	235006	238784	227826	238719	236223	239109	236914	235232	233639	234791	234646	234573	235487	234984	232500	234471	222912	228354	227982	226645	228948
F	227296	238323	240533	225246	240771	238919	240038	235476	238525	238687	231907	237470	235985	236762	235641	236304	235226	234989	232712	231946	232451	225220	229340	3040
G	163	225196	227795	234473	234870	227281	234495	234043	233328	232462	232738	232470	226176	223387	231911	230632	222024	231255	212057	226202	227816	225639	225870	223420
H	230699	226074	237539	234064	222419	235950	227840	234239	236398	234587	235443	232951	233626	232805	230571	232826	230021	231757	230382	216203	223578	226562	223719	145
I	162	234082	228313	236651	232684	231134	235110	233845	233766	235676	231627	234809	226247	231944	232875	232431	219374	230452	227807	228627	227072	225897	225220	222776
J	226930	234715	234992	236453	236681	229319	237209	225724	234939	236825	237329	229715	234016	232491	233927	231669	225139	230840	228763	222652	229229	220540	225603	151
K	148	230809	231699	233599	232732	235097	234790	230534	229585	232878	233747	230884	231210	230547	232264	229223	231772	226388	229420	231385	224105	225754	224922	222817
L	229465	232001	236084	230421	238320	224253	234714	229558	239814	235943	233129	232702	231363	229912	234187	228383	228409	229262	216315	224968	224557	225043	225407	147
M	180	236892	240022	239838	240150	235631	240611	237406	240968	239521	239180	235474	236680	235932	237219	235882	232898	233210	229719	231826	231547	228126	227228	225581
N	234977	238898	235381	241006	240931	233080	235847	238970	239311	240008	240677	238793	235552	235287	233232	235784	233030	229384	232948	228596	230678	228094	229169	127
O	148	228108	230463	231308	229835	230683	230273	229642	234078	231073	222451	229411	227949	226393	226410	227781	226106	225486	216690	220712	223427	221576	221085	222239
P	229514	227696	228896	228959	229644	229185	228411	227677	233048	228172	229487	227131	227932	223970	228022	225114	224265	220654	223583	220864	220602	217506	218948	143
Basic assay information
Assay ID:				18618
Assay Started:				04-09-22 11:20:31
Assay Finished:				04-09-22 11:25:36
Assay Exported:				04-09-22 11:25:36
Protocol ID:				100202
Protocol Name:				Lilly FRET_384
Serial#:				="1040204"
Protocol information
Protocol:
Protocol name				Lilly FRET_384
Number of assay repeats				1
Start assay repeat each				N/A
Number of plate repeats				1
Start plate repeat each				N/A
Is label meas. height used				Yes
Height of measurement				Defined in label
Is gripper height used				No
Mode of measurement				By Columns bi-directional
Rotated plate				No
Soft move				No
Protocol notes
Plate type:
Name of the plate type				384 OptiPlate
Number of rows				16
Number of columns				24
Number of the wells in the plate				384
Height of the plate				14.35 mm
Coordinates of corners:
384 OptiPlate + Lilly FRET
12.1 mm x------------------------------------------------------- x 115.6 mm
9 mm 9 mm
12.1 mm x------------------------------------------------------- x 115.6 mm
76.5 mm 76.5 mm
Platemap:
Plate				1
Group				1
	01	02	03	04	05	06	07	08	09	10	11	12	13	14	15	16	17	18	19	20	21	22	23	24
A	-	-	-	-	-	-	-	-	-	-	-	-	-	-	-	-	-	-	-	-	-	-	-	-
B	-	-	-	-	-	-	-	-	-	-	-	-	-	-	-	-	-	-	-	-	-	-	-	-
C	-	-	-	-	-	-	-	-	-	-	-	-	-	-	-	-	-	-	-	-	-	-	-	-
D	-	-	-	-	-	-	-	-	-	-	-	-	-	-	-	-	-	-	-	-	-	-	-	-
E	-	-	-	-	-	-	-	-	-	-	-	-	-	-	-	-	-	-	-	-	-	-	-	-
F	-	-	-	-	-	-	-	-	-	-	-	-	-	-	-	-	-	-	-	-	-	-	-	-
G	-	-	-	-	-	-	-	-	-	-	-	-	-	-	-	-	-	-	-	-	-	-	-	-
H	-	-	-	-	-	-	-	-	-	-	-	-	-	-	-	-	-	-	-	-	-	-	-	-
I	-	-	-	-	-	-	-	-	-	-	-	-	-	-	-	-	-	-	-	-	-	-	-	-
J	-	-	-	-	-	-	-	-	-	-	-	-	-	-	-	-	-	-	-	-	-	-	-	-
K	-	-	-	-	-	-	-	-	-	-	-	-	-	-	-	-	-	-	-	-	-	-	-	-
L	-	-	-	-	-	-	-	-	-	-	-	-	-	-	-	-	-	-	-	-	-	-	-	-
M	-	-	-	-	-	-	-	-	-	-	-	-	-	-	-	-	-	-	-	-	-	-	-	-
N	-	-	-	-	-	-	-	-	-	-	-	-	-	-	-	-	-	-	-	-	-	-	-	-
O	-	-	-	-	-	-	-	-	-	-	-	-	-	-	-	-	-	-	-	-	-	-	-	-
P	-	-	-	-	-	-	-	-	-	-	-	-	-	-	-	-	-	-	-	-	-	-	-	-
- - Undefined
Calculations:
Plate				1
Formula index				Calc 1
Formula name				Label ratio
Formula				Label ratio where X = Lilly FRET(1) channel 1 window 1 Y = Lilly FRET(1) channel 2 window 1
Auto export parameters:
Export format				Plate2
Include basic assay information				Yes
Place assay information at				End of file
Include basic plate information				Yes
Place plate information at				Beginning of plate
Include protocol information				Yes
Protocol info level				Large
Include error and warning information				Yes
Include background information				Yes
Add plate number to the file name				Yes
Each plate to separate file				No
Field separator to use				System
File name format				<DefaultDataFolder>\<Date>\<ProtocolName>_<AssayID>.csv
Operations:
Plate 1
Group 1
Measurement
Label				Lilly FRET(1)
Labels:
Lilly FRET				6000025
Light source				Laser
Top mirror				LANCE/DELFIA Bias
Bottom mirror				N/A
Exc. filter				N/A
Using of excitation filter				Top
Ems. filter				APC 665
Using of emission filter				Top
2nd ems. filter				Europium 615
Using of 2nd emission filter				Top
Measurement height				7.3 mm
Cycle				16600
Delay				30
Number of flashes				20
Number of flashes for 2nd detector				5
Number of sequence windows				1
Total time of windows				500
Excitation light				100%
Reference excitation light				100%
Reference AD gain				4
Reference signal				323509
Last edited				13-06-14 09:17:06
Last edited by				EnVision
Factory preset				No
Filters:
APC 665				205
Filter type				Emission
Description				M665 CWL=665nm BW=7 5nm Tmin=75%
Used with				Luminescence DELFIA - Time-resolved Fluorescence Fluorescence Intensity LANCE - Time-resolved Fluorescence
Last edited				26-02-19 14:51:38
Last edited by				Installation
Factory preset				Yes
Europium 615				203
Filter type				Emission
Description				M615 CWL=615nm BW=8 5nm Tmin=80%
Used with				Luminescence DELFIA - Time-resolved Fluorescence Fluorescence Intensity LANCE - Time-resolved FluorescenceLuminescence Absorbance DELFIA - Time-resolved Fluorescence Fluorescence Intensity LANCE - Time-resolved Fluorescence
Last edited				26-02-19 14:51:38
Last edited by				Installation
Factory preset				Yes
Mirror modules:
LANCE/DELFIA Bias				445
Used by				Top
Dual				No
Bias				Yes
Description				D400
Used with				Luminescence DELFIA - Time-resolved Fluorescence Fluorescence Intensity LANCE - Time-resolved Fluorescence
Last edited				26-02-19 14:51:38
Last edited by				Installation
Factory preset				Yes
Instrument:
Serial number				1040204
Nickname				EnVision
Normalization:
Notifications for plate 1 repeat 1:
WARNING: Plate height defined in the plate editor does not match the actual plate height. Measured height is 14.85 mm. Plate editor height is 14.35 mm. The results may be affected.
Exported with EnVision Workstation version 1.14.3049.528
