## Supplementary material for "Genome-wide arrayed CRISPR activation screen for prion protein modulators": Plate_XIV_A.csv

Plate information
Plate	Repeat	Barcode	Measured height	Chamber temperature at start	Chamber temperature at end	Humidity at start	Humidity at end	Ambient temperature at start	Ambient temperature at end	Formula	Measurement date
1	1	=""	N/A	N/A	N/A	N/A	N/A	N/A	N/A	Calc 1: Label ratio = X / Y where X = Lilly FRET(1) channel 1 window 1 Y = Lilly FRET(1) channel 2 window 1	04-09-22 11:31:24
Background information
Plate	Label	Result	Signal	Flashes/Time	Meastime	MeasInfo
1	Lilly FRET	0	136	20	00:00:00.000	De=1st Ex=Top Em=Top Wdw=1 (14)
1	Lilly FRET	0	94	5	00:00:00.000	De=2nd Ex=Top Em=Top Wdw=1 (142)
Calculated results: Calc 1: Label ratio = X / Y where X = Lilly FRET(1) channel 1 window 1 Y = Lilly FRET(1) channel 2 window 1
	01	02	03	04	05	06	07	08	09	10	11	12	13	14	15	16	17	18	19	20	21	22	23	24
A	1.06849315068	0.03845387257	0.03674766983	0.03682454189	0.04300990099	0.04010014813	0.03553350703	0.03534020073	0.03612380019	0.03742612688	0.0370661308	0.0356565818	0.04515411474	0.03535935108	0.0425862069	0.03264028315	0.04267098524	0.03646232921	0.02933248325	0.03442504451	0.0418713863	0.03675382803	0.04740820682	0.02394566359
B	0.02242524917	0.03602643459	0.03551106291	0.03523506655	0.03436123348	0.03734130281	0.03392665628	0.03596449849	0.03427965286	0.03233561201	0.03776879774	0.03302709668	0.04377469013	0.03675973468	0.03627751089	0.03663091939	0.03663990063	0.03810189597	0.04318871805	0.03558927289	0.03696026091	0.03570629058	0.03651853557	0.93835616438
C	0.97126436782	0.03424755669	0.03550479074	0.03872989417	0.04213954534	0.03589556248	0.03515437789	0.03575103778	0.03308516949	0.03382256602	0.03479771633	0.03678370505	0.03447183404	0.03730767898	0.03446131103	0.03662550511	0.03332162613	0.03670797182	0.03576669112	0.0355049922	0.03767002814	0.03429044427	0.03343074901	0.0236146854
D	0.0227109104	0.03468324328	0.03566422676	0.03464960765	0.03380238079	0.0368739141	0.03659884288	0.03435802221	0.03636883686	0.0367905626	0.03753976029	0.03712481287	0.04181961439	0.03448153614	0.03573917372	0.03387737215	0.03912536443	0.04016508184	0.03212818592	0.03404003338	0.03588121256	0.03462862154	0.03616633271	0.86250
E	0.80120481928	0.03279542572	0.03515004673	0.03248759877	0.04347121535	0.03520710059	0.03577147822	0.04233779951	0.0377964078	0.03766183319	0.03061379685	0.03751348944	0.03569310167	0.03703433602	0.03372311547	0.04057984961	0.0347299291	0.03860159285	0.04021034043	0.03299108601	0.03236886895	0.03668525111	0.03251897232	0.02407555937
F	0.02217003843	0.04569001019	0.03290019235	0.03132252113	0.03503872141	0.03750991849	0.03685996767	0.04341924384	0.03872568051	0.03575817899	0.03684807012	0.03815019464	0.04595398557	0.03937869757	0.03967938298	0.03339573386	0.04000259729	0.03594860153	0.03526154112	0.03744144332	0.03855535447	0.04002701098	0.03594616348	0.86363636364
G	1.0000	0.03485986508	0.03594091636	0.03402044869	0.04159981266	0.05073934346	0.03842433221	0.03624721655	0.03362966682	0.04007223024	0.03618098215	0.03708857722	0.03532780962	0.03576511354	0.03662740964	0.03844236513	0.03911401008	0.03430087281	0.03417825725	0.03269307705	0.0382935947	0.03514309385	0.03673755808	0.02406564612
H	0.02217611443	0.03251911797	0.03867057945	0.03741537875	0.03262798697	0.04074683055	0.03632446277	0.03511001253	0.03208890161	0.03562342087	0.0341716067	0.03448095961	0.0453600552	0.03493019602	0.03674649975	0.03817544534	0.0333933377	0.03582026376	0.03759657715	0.03804266607	0.03701050621	0.03516937714	0.03851343908	0.87179487179
I	1.0000	0.03678950166	0.03486564115	0.03585533691	0.04251368004	0.03565799842	0.03916540692	0.04517397692	0.03528180986	0.03868238269	0.03443524397	0.0366023413	0.03442572988	0.03729792352	0.03575869968	0.04017697883	0.03832355737	0.04827723543	0.04021632208	0.03032340812	0.03277545008	0.03463801552	0.03604095184	0.02432277496
J	0.02273936705	0.03562864899	0.03807641461	0.03516590436	0.03353458936	0.03687479085	0.03970222224	0.03475953684	0.03882776503	0.03973117559	0.03611143754	0.03749394631	0.04487162756	0.0364946738	0.0391814423	0.03799343846	0.03415967295	0.03517689404	0.03697651048	0.03327515998	0.03323289732	0.0351426552	0.03836454125	0.85714285714
K	1.16352201258	0.03875756388	0.0364203594	0.04557898984	0.0423875395	0.03600510834	0.03591824663	0.04162789364	0.03611967504	0.0377279532	0.03669137158	0.03585345472	0.03492693249	0.03501668716	0.03569310988	0.0349094818	0.04143038492	0.03541741004	0.03278132696	0.0344752433	0.03779147067	0.03504750905	0.03324432516	0.02310494651
L	0.02263553444	0.036841365	0.03710834095	0.03595142617	0.0341476442	0.03739405752	0.0362734432	0.03612108729	0.04109199426	0.04025024793	0.03885683571	0.03796616473	0.04303111111	0.03736033061	0.03968226104	0.03968406686	0.03599588464	0.03628925304	0.03697278003	0.04498961201	0.03706481852	0.03482782968	0.03435374303	0.8025477707
M	0.98816568047	0.03887273811	0.03813617137	0.033639261	0.04412483478	0.03475031415	0.03703815778	0.03153114594	0.03295868967	0.03879519715	0.03501580235	0.03926263384	0.03456082165	0.0338993904	0.0339376676	0.03483819727	0.0347950304	0.03324816017	0.03336592895	0.04044061244	0.03262594032	0.03988376123	0.03365543627	0.02469235606
N	0.02351831569	0.03344150534	0.03610114636	0.03855673906	0.03474124016	0.03582397774	0.03921619913	0.03851527671	0.03467295398	0.03394608211	0.03581283718	0.03619762999	0.04500833488	0.03235329506	0.04611085638	0.03497621478	0.03860216413	0.0415788101	0.03604601013	0.03148885924	0.03620964125	0.03166134157	0.03634809895	0.89115646259
O	0.89265536723	0.03428214061	0.03489854108	0.03226073326	0.04419493654	0.03739073919	0.03299182047	0.03396224744	0.03749747233	0.03186933616	0.03688760807	0.03943828044	0.03390301331	0.04015683074	0.03505639139	0.036891188	0.03889384876	0.03511248584	0.03365319455	0.03390399	0.03939593509	0.03723350089	0.02996190131	0.02395206806
P	0.02216992149	0.03972668044	0.04071790325	0.0379357362	0.04664668163	0.03975381749	0.04413108936	0.04297613183	0.05063699548	0.04087463163	0.03949486416	0.04056987235	0.04395078575	0.03981012025	0.03822181567	0.0417293165	0.04587019653	0.03944258263	0.03831692846	0.04025190794	0.03735268447	0.03809381675	0.04705648259	0.80519480519
Plate information
Plate	Repeat	Barcode	Measured height	Chamber temperature at start	Chamber temperature at end	Humidity at start	Humidity at end	Ambient temperature at start	Ambient temperature at end	Group	Label	ScanX	ScanY	Measinfo	Kinetics	Measurement date
1	1	=""	14.8	25.26	25.24	45.8	45.6	24.19	24.6	1	Lilly FRET(1)	0	0	De=1st Ex=Top Em=Top Wdw=1 (14)	0	04-09-22 11:31:24
Background information
Plate	Label	Result	Signal	Flashes/Time	Meastime	MeasInfo
1	Lilly FRET	0	136	20	00:00:00.000	De=1st Ex=Top Em=Top Wdw=1 (14)
1	Lilly FRET	0	94	5	00:00:00.000	De=2nd Ex=Top Em=Top Wdw=1 (142)
Results for Lilly FRET(1) - channel 1 window 1 (Counts)
	01	02	03	04	05	06	07	08	09	10	11	12	13	14	15	16	17	18	19	20	21	22	23	24
A	156	8489	8311	8177	9231	8825	8101	7750	7813	8543	8116	8033	9906	7646	9386	7267	9064	8222	6257	7096	9255	7801	9840	5038
B	5022	7741	8219	7778	7800	8359	7687	8234	7659	7398	8608	7535	9984	8047	8118	8208	8259	8557	9702	7778	8273	7975	7930	137
C	169	7888	8256	9109	9743	8352	8142	8199	7697	7796	7631	8271	7943	8613	7646	8112	7590	8102	8190	8058	7710	7581	7527	5001
D	4858	7934	8244	7648	7860	7895	8445	7513	8392	8171	8698	8506	9023	7781	8257	7653	8723	8866	7078	7588	7792	7818	8032	138
E	133	7680	7747	7643	10194	8211	8399	9941	8832	8823	7045	8760	8244	8633	7752	9277	7980	8894	9199	7069	7322	8192	7426	5223
F	4881	10540	7697	7113	8230	8320	8504	10044	8977	8263	8551	8879	10644	8886	9178	7778	9241	8060	8150	8600	8820	8832	8039	114
G	169	8020	8071	7846	9593	11526	8818	7846	7770	9276	7963	8502	7969	8092	8478	8714	8863	7797	7141	7273	8533	7805	8010	5235
H	4831	7446	8908	8633	7133	9070	8396	8068	7398	8093	7805	7931	10452	8049	8207	8735	7346	8124	8506	8146	8215	7556	8391	136
I	159	8444	7781	8316	9867	8145	9042	10085	8094	8933	8022	8467	7681	8435	8195	9235	8546	10667	9117	6809	7142	7747	7794	5346
J	5085	8098	8727	8096	7376	8485	8949	7808	8865	9187	8297	8671	10315	8421	8974	8616	7587	8014	7874	7436	7467	7856	8595	132
K	185	8903	8417	10505	9778	8317	8258	9439	8283	8745	8421	8152	7923	7974	8187	7989	9432	8040	7348	7751	8243	7768	7333	5004
L	5075	8382	8481	8257	7544	8480	8102	8207	9391	9213	8964	8575	9682	8543	9042	8868	8012	8072	8162	9593	8252	7695	7621	126
M	167	8999	8944	7895	10382	8075	8568	7367	7727	9105	8243	9101	8076	7941	7935	8071	7965	7599	7609	9226	7321	8976	7530	5498
N	5411	7770	8232	8988	8157	8188	8996	8959	8103	7924	8371	8385	10449	7529	10660	8051	8858	9406	8107	6987	8234	7115	8039	131
O	158	7784	7968	7409	10116	8457	7474	7670	8530	7241	8128	8897	7689	9054	7892	8244	8713	7810	7449	7379	8614	8044	6606	5169
P	4936	8750	9093	8458	10410	8875	9849	9597	11300	9085	8882	8953	9920	8747	8524	9214	10188	8627	8428	8750	8174	8168	10169	124
Plate information
Plate	Repeat	Barcode	Measured height	Chamber temperature at start	Chamber temperature at end	Humidity at start	Humidity at end	Ambient temperature at start	Ambient temperature at end	Group	Label	ScanX	ScanY	Measinfo	Kinetics	Measurement date
1	1	=""	14.8	25.26	25.24	45.8	45.6	24.19	24.6	1	Lilly FRET(1)	0	0	De=2nd Ex=Top Em=Top Wdw=1 (142)	0	04-09-22 11:31:24
Background information
Plate	Label	Result	Signal	Flashes/Time	Meastime	MeasInfo
1	Lilly FRET	0	136	20	00:00:00.000	De=1st Ex=Top Em=Top Wdw=1 (14)
1	Lilly FRET	0	94	5	00:00:00.000	De=2nd Ex=Top Em=Top Wdw=1 (142)
Results for Lilly FRET(1) - channel 2 window 1 (Counts)
	01	02	03	04	05	06	07	08	09	10	11	12	13	14	15	16	17	18	19	20	21	22	23	24
A	146	220758	226164	222053	214625	220074	227982	219297	216284	228263	218960	225288	219382	216237	220400	222639	212416	225493	213313	206129	221034	212250	207559	210393
B	223944	214870	231449	220746	227000	223854	226577	228948	223427	228788	227913	228146	228077	218908	223775	224073	225410	224582	224642	218549	223835	223350	217150	146
C	174	230323	232532	235193	231208	232675	231607	229336	232642	230497	219296	224855	230420	230864	221872	221485	227780	220715	228984	226954	204672	221082	225152	211775
D	213906	228756	231156	220724	232528	214108	230745	218668	230747	222095	231701	229119	215760	225657	231035	225903	222950	220739	220305	222914	217161	225767	222085	160
E	166	234179	220398	235259	234500	233220	234796	234802	233673	234269	230125	233516	230969	233108	229872	228611	229773	230405	228772	214270	226205	223305	228359	216942
F	220162	230685	233950	227089	234883	221808	230711	231326	231810	231080	232061	232738	231623	225655	231304	232904	231010	224209	231130	229692	228762	220651	223640	132
G	169	230064	224563	230626	230602	227161	229490	216458	231046	231482	220088	229235	225573	226254	231466	226677	226594	227312	208934	222463	222831	222092	218033	217530
H	217847	228973	230356	230734	218616	222594	231139	229792	230547	227182	228406	230011	230423	230431	223341	228812	219984	226799	226244	214128	221964	214846	217872	156
I	159	229522	223171	231932	232090	228420	230867	223248	229410	230932	232959	231324	223118	226152	229175	229858	222996	220953	226699	224546	217907	223656	216254	219794
J	223621	227289	229197	230223	219952	230103	225403	224629	228316	231229	229761	231264	229878	230746	229037	226776	222104	227820	212946	223470	224687	223546	224035	154
K	159	229710	231107	230479	230681	230995	229911	226747	229321	231791	229509	227370	226845	227720	229372	228849	227659	227007	224152	224828	218118	221642	220579	216577
L	224205	227516	228547	229671	220923	226774	223359	227208	228536	228893	230693	225859	225000	228665	227860	223465	222581	222435	220757	213227	222637	220944	221839	157
M	169	231499	234528	234696	235287	232372	231329	233642	234445	234694	235408	231798	233675	234252	233811	231671	228912	228554	228047	228137	224392	225054	223738	222660
N	230076	232346	228026	233111	234793	228562	229395	232609	233698	233429	233743	231645	232157	232712	231182	230185	229469	226221	224907	221888	227398	224722	221167	147
O	177	227057	228319	229660	228895	226179	226541	225839	227482	227209	220345	225593	226794	225466	225123	223468	224020	222428	221346	217644	218652	216042	220480	215806
P	222644	220255	223317	222956	223167	223249	223176	223310	223157	222265	224890	220681	225707	219718	223014	220804	222105	218723	219955	217381	218833	214418	216102	154
Basic assay information
Assay ID:				18619
Assay Started:				04-09-22 11:26:27
Assay Finished:				04-09-22 11:31:32
Assay Exported:				04-09-22 11:31:32
Protocol ID:				100202
Protocol Name:				Lilly FRET_384
Serial#:				="1040204"
Protocol information
Protocol:
Protocol name				Lilly FRET_384
Number of assay repeats				1
Start assay repeat each				N/A
Number of plate repeats				1
Start plate repeat each				N/A
Is label meas. height used				Yes
Height of measurement				Defined in label
Is gripper height used				No
Mode of measurement				By Columns bi-directional
Rotated plate				No
Soft move				No
Protocol notes
Plate type:
Name of the plate type				384 OptiPlate
Number of rows				16
Number of columns				24
Number of the wells in the plate				384
Height of the plate				14.35 mm
Coordinates of corners:
384 OptiPlate + Lilly FRET
12.1 mm x------------------------------------------------------- x 115.6 mm
9 mm 9 mm
12.1 mm x------------------------------------------------------- x 115.6 mm
76.5 mm 76.5 mm
Platemap:
Plate				1
Group				1
	01	02	03	04	05	06	07	08	09	10	11	12	13	14	15	16	17	18	19	20	21	22	23	24
A	-	-	-	-	-	-	-	-	-	-	-	-	-	-	-	-	-	-	-	-	-	-	-	-
B	-	-	-	-	-	-	-	-	-	-	-	-	-	-	-	-	-	-	-	-	-	-	-	-
C	-	-	-	-	-	-	-	-	-	-	-	-	-	-	-	-	-	-	-	-	-	-	-	-
D	-	-	-	-	-	-	-	-	-	-	-	-	-	-	-	-	-	-	-	-	-	-	-	-
E	-	-	-	-	-	-	-	-	-	-	-	-	-	-	-	-	-	-	-	-	-	-	-	-
F	-	-	-	-	-	-	-	-	-	-	-	-	-	-	-	-	-	-	-	-	-	-	-	-
G	-	-	-	-	-	-	-	-	-	-	-	-	-	-	-	-	-	-	-	-	-	-	-	-
H	-	-	-	-	-	-	-	-	-	-	-	-	-	-	-	-	-	-	-	-	-	-	-	-
I	-	-	-	-	-	-	-	-	-	-	-	-	-	-	-	-	-	-	-	-	-	-	-	-
J	-	-	-	-	-	-	-	-	-	-	-	-	-	-	-	-	-	-	-	-	-	-	-	-
K	-	-	-	-	-	-	-	-	-	-	-	-	-	-	-	-	-	-	-	-	-	-	-	-
L	-	-	-	-	-	-	-	-	-	-	-	-	-	-	-	-	-	-	-	-	-	-	-	-
M	-	-	-	-	-	-	-	-	-	-	-	-	-	-	-	-	-	-	-	-	-	-	-	-
N	-	-	-	-	-	-	-	-	-	-	-	-	-	-	-	-	-	-	-	-	-	-	-	-
O	-	-	-	-	-	-	-	-	-	-	-	-	-	-	-	-	-	-	-	-	-	-	-	-
P	-	-	-	-	-	-	-	-	-	-	-	-	-	-	-	-	-	-	-	-	-	-	-	-
- - Undefined
Calculations:
Plate				1
Formula index				Calc 1
Formula name				Label ratio
Formula				Label ratio where X = Lilly FRET(1) channel 1 window 1 Y = Lilly FRET(1) channel 2 window 1
Auto export parameters:
Export format				Plate2
Include basic assay information				Yes
Place assay information at				End of file
Include basic plate information				Yes
Place plate information at				Beginning of plate
Include protocol information				Yes
Protocol info level				Large
Include error and warning information				Yes
Include background information				Yes
Add plate number to the file name				Yes
Each plate to separate file				No
Field separator to use				System
File name format				<DefaultDataFolder>\<Date>\<ProtocolName>_<AssayID>.csv
Operations:
Plate 1
Group 1
Measurement
Label				Lilly FRET(1)
Labels:
Lilly FRET				6000025
Light source				Laser
Top mirror				LANCE/DELFIA Bias
Bottom mirror				N/A
Exc. filter				N/A
Using of excitation filter				Top
Ems. filter				APC 665
Using of emission filter				Top
2nd ems. filter				Europium 615
Using of 2nd emission filter				Top
Measurement height				7.3 mm
Cycle				16600
Delay				30
Number of flashes				20
Number of flashes for 2nd detector				5
Number of sequence windows				1
Total time of windows				500
Excitation light				100%
Reference excitation light				100%
Reference AD gain				4
Reference signal				323509
Last edited				13-06-14 09:17:06
Last edited by				EnVision
Factory preset				No
Filters:
APC 665				205
Filter type				Emission
Description				M665 CWL=665nm BW=7 5nm Tmin=75%
Used with				Luminescence DELFIA - Time-resolved Fluorescence Fluorescence Intensity LANCE - Time-resolved Fluorescence
Last edited				26-02-19 14:51:38
Last edited by				Installation
Factory preset				Yes
Europium 615				203
Filter type				Emission
Description				M615 CWL=615nm BW=8 5nm Tmin=80%
Used with				Luminescence DELFIA - Time-resolved Fluorescence Fluorescence Intensity LANCE - Time-resolved FluorescenceLuminescence Absorbance DELFIA - Time-resolved Fluorescence Fluorescence Intensity LANCE - Time-resolved Fluorescence
Last edited				26-02-19 14:51:38
Last edited by				Installation
Factory preset				Yes
Mirror modules:
LANCE/DELFIA Bias				445
Used by				Top
Dual				No
Bias				Yes
Description				D400
Used with				Luminescence DELFIA - Time-resolved Fluorescence Fluorescence Intensity LANCE - Time-resolved Fluorescence
Last edited				26-02-19 14:51:38
Last edited by				Installation
Factory preset				Yes
Instrument:
Serial number				1040204
Nickname				EnVision
Normalization:
Exported with EnVision Workstation version 1.14.3049.528
