## Supplementary material for "Genome-wide arrayed CRISPR activation screen for prion protein modulators": Plate_XIV_B.csv

Plate information
Plate	Repeat	Barcode	Measured height	Chamber temperature at start	Chamber temperature at end	Humidity at start	Humidity at end	Ambient temperature at start	Ambient temperature at end	Formula	Measurement date
1	1	=""	N/A	N/A	N/A	N/A	N/A	N/A	N/A	Calc 1: Label ratio = X / Y where X = Lilly FRET(1) channel 1 window 1 Y = Lilly FRET(1) channel 2 window 1	04-09-22 11:36:41
Background information
Plate	Label	Result	Signal	Flashes/Time	Meastime	MeasInfo
1	Lilly FRET	0	131	20	00:00:00.000	De=1st Ex=Top Em=Top Wdw=1 (14)
1	Lilly FRET	0	63	5	00:00:00.000	De=2nd Ex=Top Em=Top Wdw=1 (142)
Calculated results: Calc 1: Label ratio = X / Y where X = Lilly FRET(1) channel 1 window 1 Y = Lilly FRET(1) channel 2 window 1
	01	02	03	04	05	06	07	08	09	10	11	12	13	14	15	16	17	18	19	20	21	22	23	24
A	0.96453900709	0.03875764295	0.03431079845	0.03518969702	0.04216643758	0.03676587172	0.03424941558	0.03548394684	0.03510510366	0.03690077028	0.03660732518	0.03486834031	0.04391596826	0.03556981317	0.04142668795	0.03289805038	0.04206963707	0.03593360546	0.02805496678	0.03348910828	0.0416921429	0.03544234561	0.04732116322	0.02308058261
B	0.02079556211	0.03277479862	0.03310903062	0.03521106862	0.03301673451	0.03702616401	0.0320069083	0.03553191586	0.03185743685	0.03067679258	0.03640003066	0.03118782018	0.04292580217	0.03705352749	0.03485420581	0.0346845205	0.03691288848	0.03843918299	0.0425919019	0.03446073816	0.03683340734	0.03545801073	0.03645508037	0.64596273292
C	1.02173913043	0.03436731498	0.03359990081	0.03338474706	0.04001569786	0.035336415	0.0361546985	0.03534402983	0.03351801538	0.03305929845	0.03434463353	0.03515420224	0.034161546	0.03656488105	0.03480631431	0.03553335904	0.03321070265	0.03642722307	0.03574904477	0.03641859731	0.03839771273	0.03385679893	0.03298075444	0.02342470528
D	0.02183359728	0.03347312204	0.03308690245	0.03498496477	0.03226526639	0.03363149518	0.03661568839	0.0325840099	0.03495032145	0.0358174919	0.03546681539	0.03712442413	0.04226094434	0.03405393942	0.03358287921	0.03358700031	0.03780419459	0.04013368863	0.03291123868	0.03333177154	0.03583248838	0.03391241028	0.0367679508	0.76543209877
E	1.09677419355	0.03410911525	0.03285098811	0.03243603708	0.04230096722	0.03359559052	0.03589332087	0.04039130319	0.03637319973	0.03633760992	0.0282395443	0.03503427266	0.03423467212	0.03521724636	0.03177971842	0.04045771795	0.03493349064	0.0361270971	0.03999024408	0.04192060807	0.03296535699	0.0363593882	0.03292088354	0.02463297149
F	0.02135677799	0.04277770559	0.03030356011	0.0317282995	0.03131092366	0.03694967469	0.03599365656	0.04132693597	0.03804070852	0.03510159011	0.03539494774	0.03604296192	0.04371177548	0.03709612536	0.03679633666	0.03169756807	0.03875871261	0.03585603464	0.03528673622	0.03735107246	0.0388712338	0.03887580409	0.03771561685	0.67065868263
G	0.89156626506	0.03314308878	0.03340161211	0.03254279158	0.04146243111	0.05001243528	0.03816273437	0.03495863602	0.03300000448	0.03797364611	0.0347969219	0.0345635671	0.033557378	0.03478472391	0.03405140595	0.03712451003	0.03783879475	0.03333212137	0.03460971289	0.03281690205	0.03748274455	0.03562778199	0.03765568591	0.02328049816
H	0.02198090538	0.03104813789	0.0364294276	0.03791152917	0.03121627391	0.03379833899	0.03593376743	0.03394852921	0.03124789276	0.03459015277	0.03349548171	0.03219238795	0.04442071446	0.03405517893	0.03549299875	0.03729356313	0.03473868202	0.03516147525	0.0384059853	0.03762967407	0.03744129733	0.03483231137	0.03827517789	1.02962962963
I	0.91616766467	0.03517236745	0.03505968226	0.03480930763	0.0412654191	0.03491315314	0.03815370582	0.04589439997	0.03503067759	0.03776682355	0.03389307515	0.03538224319	0.03365970845	0.03566740983	0.03414050876	0.03932685223	0.03720790059	0.04768370456	0.03966574322	0.03029625642	0.03364562489	0.03548573103	0.03612518435	0.02344671438
J	0.02191952257	0.0329414624	0.03487080637	0.03329215483	0.0310941904	0.03590472166	0.0360508866	0.03397046712	0.03684495523	0.03758751885	0.03409469448	0.03504171633	0.04330043884	0.03568088824	0.03708905373	0.03656961053	0.03289978774	0.03352256265	0.03748839702	0.03215574558	0.03365298213	0.03440240218	0.03795474609	0.92907801418
K	1.05442176871	0.03817933373	0.03563747122	0.04318274849	0.04143909023	0.0350640018	0.03529196445	0.04081044879	0.0367996906	0.03698720155	0.0347998793	0.03493059681	0.03379620222	0.03434601364	0.03500044735	0.03420887213	0.04112519263	0.03512390986	0.03335978357	0.03430915532	0.0384537419	0.03560566383	0.03460087789	0.02312621767
L	0.02201425028	0.0344833928	0.03635006784	0.03373114268	0.03443725256	0.03597714047	0.03556209599	0.03520174661	0.04023657912	0.03864587812	0.03760450081	0.03642420371	0.0441093825	0.03623244416	0.03952013188	0.04001820681	0.03669095036	0.03634619776	0.03707806028	0.04462120477	0.03687697407	0.03572511959	0.03560545383	0.79738562092
M	1.13868613139	0.0373903616	0.03677151999	0.03276500588	0.0421074849	0.0332132568	0.03581590633	0.03188383937	0.03311970521	0.03794676074	0.0353555469	0.03946436476	0.03280838157	0.03297472617	0.0311934044	0.03444247538	0.03350160217	0.03348296485	0.03382267377	0.0400760279	0.03149079489	0.03969166791	0.03503245116	0.0237672197
N	0.02223245442	0.03137328406	0.03467750894	0.03642611987	0.0321991679	0.0336459649	0.03616822134	0.03656920217	0.03209813262	0.03257685868	0.03299595679	0.03440711902	0.04366159713	0.03105119527	0.04598448173	0.03468325424	0.03892503788	0.04251709145	0.03688444274	0.03130248686	0.03739071038	0.03227979743	0.03708192063	0.95419847328
O	1.19708029197	0.03471570481	0.03228096834	0.03020861859	0.04166459594	0.03446267794	0.0309412412	0.03242824103	0.03682390938	0.03232231984	0.03515413989	0.03770296095	0.03378023847	0.03986759502	0.03544972095	0.03655782035	0.03852056828	0.03564033295	0.03359384761	0.03461860697	0.03833071995	0.03734535512	0.03053449353	0.02408605208
P	0.02189507742	0.0370654134	0.03740547854	0.03340474454	0.04150239993	0.03699939012	0.04192654193	0.04182139862	0.04772580496	0.0391746867	0.03773351365	0.03933765632	0.04323328638	0.03840644835	0.03589534756	0.04031722286	0.04409187387	0.03764634447	0.03734637315	0.0374822496	0.03772998186	0.03684325995	0.04593604453	1.01515151515
Plate information
Plate	Repeat	Barcode	Measured height	Chamber temperature at start	Chamber temperature at end	Humidity at start	Humidity at end	Ambient temperature at start	Ambient temperature at end	Group	Label	ScanX	ScanY	Measinfo	Kinetics	Measurement date
1	1	=""	14.76	25.21	25.24	45.6	45.6	24.48	24.6	1	Lilly FRET(1)	0	0	De=1st Ex=Top Em=Top Wdw=1 (14)	0	04-09-22 11:36:41
Background information
Plate	Label	Result	Signal	Flashes/Time	Meastime	MeasInfo
1	Lilly FRET	0	131	20	00:00:00.000	De=1st Ex=Top Em=Top Wdw=1 (14)
1	Lilly FRET	0	63	5	00:00:00.000	De=2nd Ex=Top Em=Top Wdw=1 (142)
Results for Lilly FRET(1) - channel 1 window 1 (Counts)
	01	02	03	04	05	06	07	08	09	10	11	12	13	14	15	16	17	18	19	20	21	22	23	24
A	136	8513	7355	7525	8743	7884	7516	7543	7298	8144	7888	7671	9453	7562	8955	7185	8900	7958	5890	6686	9069	7387	9713	4803
B	4416	7157	7469	7477	7373	8198	6857	7856	7090	6770	8074	6928	9378	7906	7717	7232	8149	8465	9364	7393	8046	7758	7763	104
C	141	7812	7588	7489	8667	7912	8092	7906	7550	7174	7348	7913	7672	8163	7801	7926	7276	7989	7934	8072	7682	7369	7290	4906
D	4522	7471	7210	7795	7226	6952	8011	7188	7774	7759	7949	8292	9141	7547	7617	7503	8297	8886	7046	7114	7492	7498	7915	124
E	170	7643	7015	7296	9556	7558	8141	9129	8160	8174	6316	7912	7466	7923	7038	9037	7876	8142	8854	9045	7349	8092	7306	5344
F	4528	9547	6933	7214	6633	8036	8080	9311	8584	7947	8016	8064	9856	8115	8357	7153	8608	7950	7705	8383	8342	8352	8160	112
G	148	7195	7289	7219	9254	11060	8508	7488	7369	8340	7547	7640	7484	7722	7611	8221	8336	7334	6994	7187	8173	7796	8021	4935
H	4775	6782	8054	8351	6508	7484	7461	7527	6951	7619	7354	6973	9734	7495	7802	8292	7592	7728	8429	7777	8164	7453	8160	139
I	153	7851	7810	7936	9213	7807	8533	10268	7822	8466	7579	7756	7398	7935	7595	8754	8025	10079	8734	6641	7398	7508	7765	4950
J	4694	7319	7598	7465	6542	7986	7742	7548	7893	8348	7574	7791	9719	7822	8345	7954	7285	7405	7835	7066	7303	7470	8169	131
K	155	8466	8003	9600	9241	7807	7906	8927	8183	8274	7727	7703	7484	7613	7824	7619	8940	7628	7189	7544	8157	7750	7394	4843
L	4721	7500	8037	7278	7672	7567	7878	7707	8878	8539	8335	7982	9654	7969	8822	8704	8018	7958	8101	9200	8021	7655	7735	122
M	156	8415	8412	7414	9576	7459	7993	7187	7514	8670	8078	8915	7431	7442	7079	7813	7559	7183	7557	8940	6919	8800	7573	5150
N	4925	7030	7804	8257	7213	7512	7999	8222	7264	7374	7459	7733	9847	7009	10401	7689	8734	9397	7905	6933	8211	7139	8170	125
O	164	7657	7138	6729	9222	7575	6805	7235	8095	7156	7549	8306	7468	8732	7762	8044	8408	7797	7260	7355	8238	7936	6548	5083
P	4737	7934	8073	7235	8906	8008	9075	9077	10346	8487	8231	8493	9576	8205	7845	8678	9535	7936	8004	7945	8008	7725	9705	134
Plate information
Plate	Repeat	Barcode	Measured height	Chamber temperature at start	Chamber temperature at end	Humidity at start	Humidity at end	Ambient temperature at start	Ambient temperature at end	Group	Label	ScanX	ScanY	Measinfo	Kinetics	Measurement date
1	1	=""	14.76	25.21	25.24	45.6	45.6	24.48	24.6	1	Lilly FRET(1)	0	0	De=2nd Ex=Top Em=Top Wdw=1 (142)	0	04-09-22 11:36:41
Background information
Plate	Label	Result	Signal	Flashes/Time	Meastime	MeasInfo
1	Lilly FRET	0	131	20	00:00:00.000	De=1st Ex=Top Em=Top Wdw=1 (14)
1	Lilly FRET	0	63	5	00:00:00.000	De=2nd Ex=Top Em=Top Wdw=1 (142)
Results for Lilly FRET(1) - channel 2 window 1 (Counts)
	01	02	03	04	05	06	07	08	09	10	11	12	13	14	15	16	17	18	19	20	21	22	23	24
A	141	219647	214364	213841	207345	214438	219449	212575	207890	220700	215476	219999	215252	212596	216165	218402	211554	221464	209945	199647	217523	208423	205257	208097
B	212353	218369	225588	212348	223311	221411	214235	221097	222554	220688	221813	222138	218470	213367	221408	208508	220763	220218	219854	214534	218443	218794	212947	161
C	138	227309	225834	224324	216590	223905	223816	223687	225252	217004	213949	225094	224580	223247	224126	223058	219086	219314	221936	221645	200064	217652	221038	209437
D	207112	223194	217911	222810	223956	206711	218786	220599	222430	216626	224125	223357	216299	221619	226812	223390	219473	221410	214091	213430	209084	221099	215269	162
E	155	224075	213540	224935	225905	224970	226811	226014	224341	224946	223658	225836	218083	224975	221462	223369	225457	225371	221404	215765	222931	222556	221926	216945
F	212017	223177	228785	227368	211843	217485	224484	225301	225653	226400	226473	223733	225477	218756	227115	225664	222092	221720	218354	224438	214606	214838	216356	167
G	166	217089	218223	221831	223190	221145	222940	214196	223303	219626	216887	221042	223021	221994	223515	221444	220303	220028	202082	219003	218047	218818	213009	211980
H	217234	218435	221085	220276	208481	221431	207632	221718	222447	220265	219552	216604	219132	220084	219818	222344	218546	219786	219471	206672	218048	213968	213193	135
I	167	223215	222763	227985	223262	223612	223648	223731	223290	224165	223615	219206	219788	222472	222463	222596	215680	211372	220190	219202	219880	211578	214947	211117
J	214147	222182	217890	224227	210393	222422	214752	222193	214222	222095	222146	222335	224455	219221	224999	217503	221430	220896	208998	219743	217009	217136	215230	141
K	147	221743	224567	222311	223002	222650	224017	218743	222366	223699	222041	220523	221445	221656	223540	222720	217385	217174	215499	219883	212125	217662	213694	209416
L	214452	217496	221100	215765	222782	210328	221528	218938	220645	220955	221649	219140	218865	219941	223228	217501	218528	218950	218485	206180	217507	214275	217242	153
M	137	225058	228764	226278	227418	224579	223169	225412	226874	228478	228479	225900	226497	225688	226939	226842	225631	214527	223430	223076	219715	221709	216171	216685
N	221523	224076	225045	226678	224012	223266	221161	224834	226306	226357	226058	224750	225530	225724	226185	221692	224380	221017	214318	221484	219600	221160	220323	131
O	137	220563	221121	222751	221339	219803	219933	223108	219830	221395	214740	220301	221076	219025	218958	220035	218273	218769	216111	212458	214919	212503	214446	211035
P	216350	214054	215824	216586	214590	216436	216450	217042	216780	216645	218135	215900	221496	213636	218552	215243	216253	210804	214318	211967	212245	209672	211272	132
Basic assay information
Assay ID:				18620
Assay Started:				04-09-22 11:31:52
Assay Finished:				04-09-22 11:36:49
Assay Exported:				04-09-22 11:36:49
Protocol ID:				100202
Protocol Name:				Lilly FRET_384
Serial#:				="1040204"
Protocol information
Protocol:
Protocol name				Lilly FRET_384
Number of assay repeats				1
Start assay repeat each				N/A
Number of plate repeats				1
Start plate repeat each				N/A
Is label meas. height used				Yes
Height of measurement				Defined in label
Is gripper height used				No
Mode of measurement				By Columns bi-directional
Rotated plate				No
Soft move				No
Protocol notes
Plate type:
Name of the plate type				384 OptiPlate
Number of rows				16
Number of columns				24
Number of the wells in the plate				384
Height of the plate				14.35 mm
Coordinates of corners:
384 OptiPlate + Lilly FRET
12.1 mm x------------------------------------------------------- x 115.6 mm
9 mm 9 mm
12.1 mm x------------------------------------------------------- x 115.6 mm
76.5 mm 76.5 mm
Platemap:
Plate				1
Group				1
	01	02	03	04	05	06	07	08	09	10	11	12	13	14	15	16	17	18	19	20	21	22	23	24
A	-	-	-	-	-	-	-	-	-	-	-	-	-	-	-	-	-	-	-	-	-	-	-	-
B	-	-	-	-	-	-	-	-	-	-	-	-	-	-	-	-	-	-	-	-	-	-	-	-
C	-	-	-	-	-	-	-	-	-	-	-	-	-	-	-	-	-	-	-	-	-	-	-	-
D	-	-	-	-	-	-	-	-	-	-	-	-	-	-	-	-	-	-	-	-	-	-	-	-
E	-	-	-	-	-	-	-	-	-	-	-	-	-	-	-	-	-	-	-	-	-	-	-	-
F	-	-	-	-	-	-	-	-	-	-	-	-	-	-	-	-	-	-	-	-	-	-	-	-
G	-	-	-	-	-	-	-	-	-	-	-	-	-	-	-	-	-	-	-	-	-	-	-	-
H	-	-	-	-	-	-	-	-	-	-	-	-	-	-	-	-	-	-	-	-	-	-	-	-
I	-	-	-	-	-	-	-	-	-	-	-	-	-	-	-	-	-	-	-	-	-	-	-	-
J	-	-	-	-	-	-	-	-	-	-	-	-	-	-	-	-	-	-	-	-	-	-	-	-
K	-	-	-	-	-	-	-	-	-	-	-	-	-	-	-	-	-	-	-	-	-	-	-	-
L	-	-	-	-	-	-	-	-	-	-	-	-	-	-	-	-	-	-	-	-	-	-	-	-
M	-	-	-	-	-	-	-	-	-	-	-	-	-	-	-	-	-	-	-	-	-	-	-	-
N	-	-	-	-	-	-	-	-	-	-	-	-	-	-	-	-	-	-	-	-	-	-	-	-
O	-	-	-	-	-	-	-	-	-	-	-	-	-	-	-	-	-	-	-	-	-	-	-	-
P	-	-	-	-	-	-	-	-	-	-	-	-	-	-	-	-	-	-	-	-	-	-	-	-
- - Undefined
Calculations:
Plate				1
Formula index				Calc 1
Formula name				Label ratio
Formula				Label ratio where X = Lilly FRET(1) channel 1 window 1 Y = Lilly FRET(1) channel 2 window 1
Auto export parameters:
Export format				Plate2
Include basic assay information				Yes
Place assay information at				End of file
Include basic plate information				Yes
Place plate information at				Beginning of plate
Include protocol information				Yes
Protocol info level				Large
Include error and warning information				Yes
Include background information				Yes
Add plate number to the file name				Yes
Each plate to separate file				No
Field separator to use				System
File name format				<DefaultDataFolder>\<Date>\<ProtocolName>_<AssayID>.csv
Operations:
Plate 1
Group 1
Measurement
Label				Lilly FRET(1)
Labels:
Lilly FRET				6000025
Light source				Laser
Top mirror				LANCE/DELFIA Bias
Bottom mirror				N/A
Exc. filter				N/A
Using of excitation filter				Top
Ems. filter				APC 665
Using of emission filter				Top
2nd ems. filter				Europium 615
Using of 2nd emission filter				Top
Measurement height				7.3 mm
Cycle				16600
Delay				30
Number of flashes				20
Number of flashes for 2nd detector				5
Number of sequence windows				1
Total time of windows				500
Excitation light				100%
Reference excitation light				100%
Reference AD gain				4
Reference signal				323509
Last edited				13-06-14 09:17:06
Last edited by				EnVision
Factory preset				No
Filters:
APC 665				205
Filter type				Emission
Description				M665 CWL=665nm BW=7 5nm Tmin=75%
Used with				Luminescence DELFIA - Time-resolved Fluorescence Fluorescence Intensity LANCE - Time-resolved Fluorescence
Last edited				26-02-19 14:51:38
Last edited by				Installation
Factory preset				Yes
Europium 615				203
Filter type				Emission
Description				M615 CWL=615nm BW=8 5nm Tmin=80%
Used with				Luminescence DELFIA - Time-resolved Fluorescence Fluorescence Intensity LANCE - Time-resolved FluorescenceLuminescence Absorbance DELFIA - Time-resolved Fluorescence Fluorescence Intensity LANCE - Time-resolved Fluorescence
Last edited				26-02-19 14:51:38
Last edited by				Installation
Factory preset				Yes
Mirror modules:
LANCE/DELFIA Bias				445
Used by				Top
Dual				No
Bias				Yes
Description				D400
Used with				Luminescence DELFIA - Time-resolved Fluorescence Fluorescence Intensity LANCE - Time-resolved Fluorescence
Last edited				26-02-19 14:51:38
Last edited by				Installation
Factory preset				Yes
Instrument:
Serial number				1040204
Nickname				EnVision
Normalization:
Exported with EnVision Workstation version 1.14.3049.528
