## Supplementary material for "Genome-wide arrayed CRISPR activation screen for prion protein modulators": Plate_XL_A.csv

Plate information
Plate	Repeat	Barcode	Measured height	Chamber temperature at start	Chamber temperature at end	Humidity at start	Humidity at end	Ambient temperature at start	Ambient temperature at end	Formula	Measurement date
1	1	=""	N/A	N/A	N/A	N/A	N/A	N/A	N/A	Calc 1: Label ratio = X / Y where X = Lilly FRET(1) channel 1 window 1 Y = Lilly FRET(1) channel 2 window 1	16-01-24 09:52:07
Background information
Plate	Label	Result	Signal	Flashes/Time	Meastime	MeasInfo
1	Lilly FRET	0	94	20	00:00:00.000	De=1st Ex=Top Em=Top Wdw=1 (14)
1	Lilly FRET	0	77	5	00:00:00.000	De=2nd Ex=Top Em=Top Wdw=1 (142)
Calculated results: Calc 1: Label ratio = X / Y where X = Lilly FRET(1) channel 1 window 1 Y = Lilly FRET(1) channel 2 window 1
	01	02	03	04	05	06	07	08	09	10	11	12	13	14	15	16	17	18	19	20	21	22	23	24
A	0.0425170068	0.05269666128	0.04566932355	0.0495266041	0.05445446539	0.04224773563	0.03711365545	0.04516146715	0.04466625163	0.04369908307	0.03356739639	0.05064464944	0.05707961214	0.03523913253	0.04882830151	0.04154428629	0.04506214159	0.03866920382	0.05488377921	0.0466979004	0.04957158632	0.0345235198	0.04510282182	0.02086054894
B	0.01816265141	0.04581253846	0.03216189047	0.04024875826	0.0342590813	0.04453894667	0.03743944732	0.03756606883	0.02944285067	0.04164753452	0.02934490597	0.03868013893	0.10704005293	0.03624517943	0.04520988066	0.04132362255	0.03617083906	0.03226050062	0.03706559985	0.04275813382	0.04271144851	0.03311761931	0.04097087513	0.12406015038
C	0.03345070423	0.04138628119	0.04016178887	0.04201198744	0.0921576475	0.03451508199	0.04000944012	0.04461562821	0.03198475927	0.0363190082	0.03495988713	0.04179499986	0.03321416376	0.0318161794	0.03843581025	0.04353108619	0.02918888188	0.03261912827	0.03760047973	0.0321684293	0.03702230688	0.03637116702	0.03891699443	0.02007075554
D	0.01844450446	0.02831523652	0.03267516189	0.03789115362	0.03266869673	0.03255723413	0.03892532409	0.03647128229	0.03662286053	0.0309883733	0.04157947843	0.03988271867	0.09785564141	0.04540792476	0.03730811672	0.03870664365	0.03635352661	0.03959314581	0.03930485399	0.03156629555	0.03853848213	0.04119711417	0.04460963923	0.03462749213
E	0.03990147783	0.04225797609	0.04969185263	0.03879413546	0.09493795549	0.0391583493	0.03885889536	0.03561179512	0.04316755259	0.02864912455	0.04500468577	0.02834955891	0.03183322114	0.04425946532	0.04273048131	0.03708879431	0.0392871349	0.03851806837	0.03254688959	0.04207310575	0.03750410838	0.03582858984	0.03345669241	0.0204715748
F	0.01800821185	0.03855398453	0.04121385807	0.03739667082	0.03246294486	0.03896502937	0.03823237339	0.03202574535	0.04223219133	0.03723692436	0.04219073848	0.03761026068	0.09193277067	0.03361902721	0.04285512367	0.03149719546	0.0331751165	0.03225149029	0.03611888387	0.04028947086	0.02681951136	0.0451602263	0.02701318289	0.0355361596
G	0.12523719165	0.040809517	0.03297297667	0.04363092437	0.09053063825	0.03988002433	0.04050184293	0.03888265317	0.03254704776	0.04317195165	0.03954084233	0.03985452775	0.0316931367	0.03594453952	0.03582761727	0.02772208731	0.03047318038	0.03818330814	0.03750505244	0.04455796793	0.03345870993	0.03805517175	0.03895734732	0.02036032884
H	0.01817689286	0.03854268203	0.04420489275	0.03713186458	0.03129402225	0.03434947946	0.03895132134	0.04301472124	0.04828294587	0.03779742961	0.03099180732	0.03648245061	0.088960124	0.03400092826	0.03874103899	0.04494954429	0.03256643803	0.034605324	0.05844336926	0.02556461622	0.03979372346	0.03655001035	0.03774691685	0.30405405405
I	0.11773940345	0.03435997617	0.03604293949	0.03827787673	0.09583424026	0.04166551924	0.0408665545	0.03819995387	0.03344227566	0.04020854617	0.0388262385	0.0348168395	0.03362301427	0.03738330847	0.03291593131	0.03724502436	0.03003037341	0.04407385768	0.04440870427	0.04204324127	0.03818570539	0.04277329159	0.04135149122	0.02069730542
J	0.01779275857	0.04042173056	0.02957223996	0.04084145355	0.03183396842	0.04371923758	0.03507778756	0.03938508449	0.03935162166	0.04134248027	0.03384298696	0.03080623075	0.09700508705	0.03487752182	0.04600667658	0.04390427871	0.04090475433	0.03234733627	0.03755835287	0.03558168754	0.04267897804	0.04649010245	0.03233462511	0.10363636364
K	0.80769230769	0.05633992583	0.05021794279	0.03770340458	0.09727721352	0.0398569275	0.03350409192	0.02628561722	0.04152769229	0.03690257159	0.0370872024	0.03656572277	0.03331159348	0.03954654427	0.03489000765	0.03697388688	0.0374801317	0.0338188515	0.02980431721	0.04392159098	0.03174951353	0.03792422236	0.04156544239	0.01959473064
L	0.01805861403	0.04153328125	0.04048512528	0.03117223314	0.03135123837	0.03839188953	0.02947502476	0.0315232737	0.04276219128	0.03875985286	0.03291479068	0.0454151142	0.07828058194	0.03592898974	0.03887566508	0.04309431296	0.03578257877	0.03440253887	0.05715820537	0.03240424434	0.02952659661	0.03540124004	0.02701997036	0.04780876494
M	0.03730491054	0.04102466953	0.0423929099	0.03438596985	0.08464373377	0.04315147916	0.03749747533	0.03350200902	0.0394664964	0.04478488121	0.03765146941	0.03625407912	0.03185948344	0.03944001204	0.03854781917	0.03845829409	0.03131465638	0.03601679985	0.03714382393	0.03831657398	0.05111461222	0.03735345295	0.04125554176	0.01982602392
N	0.01776939976	0.03397993027	0.03743885792	0.03327741889	0.03109339408	0.04131235929	0.0388677923	0.03802017835	0.0465631929	0.05505824647	0.03777721865	0.03874236981	0.08708950537	0.03923578819	0.03554521038	0.03070969039	0.030114063	0.03425410421	0.04254124961	0.04004651979	0.04101329532	0.02833040729	0.0457169127	0.24725274725
O	0.03186467349	0.03848953085	0.03623726581	0.03228494358	0.09395050412	0.03663741156	0.04230094505	0.0439960748	0.0393011256	0.03070856653	0.03512776022	0.03297401032	0.03155059086	0.03080318379	0.04479713758	0.0366643063	0.03479887346	0.03622862125	0.03510723024	0.0377062115	0.03840078039	0.03656131516	0.04387958386	0.02024476974
P	0.01817491806	0.04537040962	0.03827583303	0.04011327102	0.05304694952	0.04117461591	0.04302391397	0.04623561181	0.03686289528	0.05144408895	0.03326688623	0.03622186543	0.05081032128	0.0369524813	0.03333095933	0.03657974355	0.04404084661	0.04519275933	0.04000575002	0.02897277039	0.04269593512	0.0371656876	0.04362553669	0.04542586751
Plate information
Plate	Repeat	Barcode	Measured height	Chamber temperature at start	Chamber temperature at end	Humidity at start	Humidity at end	Ambient temperature at start	Ambient temperature at end	Group	Label	ScanX	ScanY	Measinfo	Kinetics	Measurement date
1	1	=""	14.85	23.99	23.91	20.4	20.3	22.82	22.74	1	Lilly FRET(1)	0	0	De=1st Ex=Top Em=Top Wdw=1 (14)	0	16-01-24 09:52:07
Background information
Plate	Label	Result	Signal	Flashes/Time	Meastime	MeasInfo
1	Lilly FRET	0	94	20	00:00:00.000	De=1st Ex=Top Em=Top Wdw=1 (14)
1	Lilly FRET	0	77	5	00:00:00.000	De=2nd Ex=Top Em=Top Wdw=1 (142)
Results for Lilly FRET(1) - channel 1 window 1 (Counts)
	01	02	03	04	05	06	07	08	09	10	11	12	13	14	15	16	17	18	19	20	21	22	23	24
A	100	7756	6698	7224	7976	6171	5436	6591	6529	6410	4876	7373	8200	5112	7024	6068	6530	5751	7884	6728	7093	4965	6435	3050
B	2705	6701	4671	5883	4991	6483	5441	5494	4290	6077	4260	5635	15209	5235	6501	6003	5161	4699	5383	6299	6127	4703	5935	33
C	95	5978	5769	6007	13125	4934	5764	6481	4617	5238	5129	6025	4766	4550	5516	6270	4210	4622	5267	4596	5306	5181	5531	2865
D	2732	4102	4713	5432	4699	4683	5591	5193	5253	4475	6140	5645	13640	6508	5342	5515	5165	5691	5618	4491	5471	5893	6331	66
E	81	6012	7039	5509	13014	5477	5499	5001	6107	4035	6339	3972	4445	6205	6005	5255	5531	5451	4602	5922	5249	5004	4692	2866
F	2614	5598	5810	5284	4549	5453	5390	4518	5912	5361	5944	5334	12679	4707	6064	4380	4606	4431	5047	5623	3741	6298	3797	57
G	66	5993	4816	6213	12787	5704	5714	5508	4654	6275	5818	5567	4470	5146	5171	3927	4358	5405	5289	6280	4768	5536	5482	2910
H	2684	5773	6393	5395	4554	4959	5570	6177	7051	5582	4460	5326	12627	4835	5523	6441	4691	5014	8383	3646	5772	5295	5341	45
I	75	4960	5221	5523	13649	6052	5878	5465	4799	5707	5581	5006	4813	5338	4700	5412	4202	6261	6406	6001	5644	6012	5833	2948
J	2576	5724	4233	5805	4528	6271	5019	5580	5540	5930	4998	4432	13539	4972	6560	6170	6174	4617	5302	5041	6129	6630	4564	57
K	84	7945	7166	5350	13562	5605	4794	3714	5802	5255	5312	5244	4699	5592	4969	5161	5282	4848	4254	6164	4487	5356	5783	2725
L	2657	6007	5815	4522	4500	5491	4166	4488	6112	5532	4708	6387	10912	5086	5553	6222	5146	4954	8193	4648	4167	4996	3829	72
M	98	5847	6027	4888	11966	6103	5384	4886	5563	6332	5363	5066	4453	5502	5430	5471	4480	5111	5269	5388	7170	5238	5816	2735
N	2564	4805	5266	4662	4368	5762	5435	5321	6468	7633	5255	5306	11788	5358	4963	4277	4211	4799	5912	5475	5639	3889	6265	45
O	81	5500	5172	4572	13120	5168	5980	6232	5583	4587	4879	4622	4392	4257	6235	5126	4893	5069	4893	5209	5275	5024	5947	2784
P	2634	6422	5454	5652	7508	5746	6081	6455	5198	7123	4606	4873	6957	5050	4680	5078	6232	6254	5566	3989	5944	5093	6066	72
Plate information
Plate	Repeat	Barcode	Measured height	Chamber temperature at start	Chamber temperature at end	Humidity at start	Humidity at end	Ambient temperature at start	Ambient temperature at end	Group	Label	ScanX	ScanY	Measinfo	Kinetics	Measurement date
1	1	=""	14.85	23.99	23.91	20.4	20.3	22.82	22.74	1	Lilly FRET(1)	0	0	De=2nd Ex=Top Em=Top Wdw=1 (142)	0	16-01-24 09:52:07
Background information
Plate	Label	Result	Signal	Flashes/Time	Meastime	MeasInfo
1	Lilly FRET	0	94	20	00:00:00.000	De=1st Ex=Top Em=Top Wdw=1 (14)
1	Lilly FRET	0	77	5	00:00:00.000	De=2nd Ex=Top Em=Top Wdw=1 (142)
Results for Lilly FRET(1) - channel 2 window 1 (Counts)
	01	02	03	04	05	06	07	08	09	10	11	12	13	14	15	16	17	18	19	20	21	22	23	24
A	2352	147182	146663	145861	146471	146067	146469	145943	146173	146685	145260	145583	143659	145066	143851	146061	144911	148723	143649	144075	143086	143815	142674	146209
B	148932	146270	145234	146166	145684	145558	145328	146249	145706	145915	145170	145682	142087	144433	143796	145268	142684	145658	145229	147317	143451	142009	144859	266
C	2840	144444	143644	142983	142419	142952	144066	145263	144350	144222	146711	144156	143493	143009	143512	144035	144233	141696	140078	142873	143319	142448	142123	142745
D	148120	144869	144238	143358	143838	143839	143634	142386	143435	144409	147669	141540	139389	143323	143186	142482	142077	143737	142934	142272	141962	143044	141920	1906
E	2030	142269	141653	142006	137079	139868	141512	140431	141472	140842	140852	140108	139634	140196	140532	141687	140784	141518	141396	140755	139958	139665	140241	139999
F	145156	145199	140972	141296	140129	139946	140980	141074	139988	143970	140884	141823	137916	140010	141500	139060	138839	137389	139733	139565	139488	139459	140561	1604
G	527	146853	146059	142399	141245	143029	141080	141657	142993	145349	147139	139683	141040	143165	144330	141656	143011	141554	141021	140940	142504	145473	140718	142925
H	147660	149782	144622	145293	145523	144369	142999	143602	146035	147682	143909	145988	141940	142202	142562	143294	144044	144891	143438	142619	145048	144870	141495	148
I	637	144354	144855	144287	142423	145252	143834	143063	143501	141935	143743	143781	143146	142791	142788	145308	139925	142057	144251	142734	147804	140555	141059	142434
J	144778	141607	143141	142135	142238	143438	143082	141678	140782	143436	147682	143867	139570	142556	142588	140533	150936	142732	141167	141674	143607	142611	141149	550
K	104	141019	142698	141897	139416	140628	143087	141294	139714	142402	143230	143413	141062	141403	142419	139585	140928	143352	142731	140341	141325	141229	139130	139068
L	147132	144631	143633	145065	143535	143025	141340	142371	142930	142725	143036	140636	139396	141557	142840	144381	143813	144001	143339	143438	141127	141125	141710	1506
M	2627	142524	142170	142151	141369	141432	143583	145842	140955	141387	142438	139736	139770	139503	140864	142258	143064	141906	141854	140618	140273	140228	140975	137950
N	144293	141407	140656	140095	140480	139474	139833	139952	138908	138635	139105	136956	135355	136559	139625	139272	139835	140100	138971	136716	137492	137273	137039	182
O	2542	142896	142726	141614	139648	141058	141368	141649	142057	149372	138893	140171	139205	138200	139183	139809	140608	139917	139373	138147	137367	137413	135530	137517
P	144925	141546	142492	140901	141535	139552	141340	139611	141009	138461	138456	134532	136921	136662	140410	138820	141505	138385	139130	137681	139217	137035	139047	1585
Basic assay information
Assay ID:				19139
Assay Started:				16-01-24 09:47:14
Assay Finished:				16-01-24 09:52:15
Assay Exported:				16-01-24 09:52:15
Protocol ID:				100202
Protocol Name:				Lilly FRET_384
Serial#:				="1040204"
Protocol information
Protocol:
Protocol name				Lilly FRET_384
Number of assay repeats				1
Start assay repeat each				N/A
Number of plate repeats				1
Start plate repeat each				N/A
Is label meas. height used				Yes
Height of measurement				Defined in label
Is gripper height used				No
Mode of measurement				By Columns bi-directional
Rotated plate				No
Soft move				No
Protocol notes
Plate type:
Name of the plate type				384 OptiPlate
Number of rows				16
Number of columns				24
Number of the wells in the plate				384
Height of the plate				14.35 mm
Coordinates of corners:
384 OptiPlate + Lilly FRET
12.1 mm x------------------------------------------------------- x 115.6 mm
9 mm 9 mm
12.1 mm x------------------------------------------------------- x 115.6 mm
76.5 mm 76.5 mm
Platemap:
Plate				1
Group				1
	01	02	03	04	05	06	07	08	09	10	11	12	13	14	15	16	17	18	19	20	21	22	23	24
A	-	-	-	-	-	-	-	-	-	-	-	-	-	-	-	-	-	-	-	-	-	-	-	-
B	-	-	-	-	-	-	-	-	-	-	-	-	-	-	-	-	-	-	-	-	-	-	-	-
C	-	-	-	-	-	-	-	-	-	-	-	-	-	-	-	-	-	-	-	-	-	-	-	-
D	-	-	-	-	-	-	-	-	-	-	-	-	-	-	-	-	-	-	-	-	-	-	-	-
E	-	-	-	-	-	-	-	-	-	-	-	-	-	-	-	-	-	-	-	-	-	-	-	-
F	-	-	-	-	-	-	-	-	-	-	-	-	-	-	-	-	-	-	-	-	-	-	-	-
G	-	-	-	-	-	-	-	-	-	-	-	-	-	-	-	-	-	-	-	-	-	-	-	-
H	-	-	-	-	-	-	-	-	-	-	-	-	-	-	-	-	-	-	-	-	-	-	-	-
I	-	-	-	-	-	-	-	-	-	-	-	-	-	-	-	-	-	-	-	-	-	-	-	-
J	-	-	-	-	-	-	-	-	-	-	-	-	-	-	-	-	-	-	-	-	-	-	-	-
K	-	-	-	-	-	-	-	-	-	-	-	-	-	-	-	-	-	-	-	-	-	-	-	-
L	-	-	-	-	-	-	-	-	-	-	-	-	-	-	-	-	-	-	-	-	-	-	-	-
M	-	-	-	-	-	-	-	-	-	-	-	-	-	-	-	-	-	-	-	-	-	-	-	-
N	-	-	-	-	-	-	-	-	-	-	-	-	-	-	-	-	-	-	-	-	-	-	-	-
O	-	-	-	-	-	-	-	-	-	-	-	-	-	-	-	-	-	-	-	-	-	-	-	-
P	-	-	-	-	-	-	-	-	-	-	-	-	-	-	-	-	-	-	-	-	-	-	-	-
- - Undefined
Calculations:
Plate				1
Formula index				Calc 1
Formula name				Label ratio
Formula				Label ratio where X = Lilly FRET(1) channel 1 window 1 Y = Lilly FRET(1) channel 2 window 1
Auto export parameters:
Export format				Plate2
Include basic assay information				Yes
Place assay information at				End of file
Include basic plate information				Yes
Place plate information at				Beginning of plate
Include protocol information				Yes
Protocol info level				Large
Include error and warning information				Yes
Include background information				Yes
Add plate number to the file name				Yes
Each plate to separate file				No
Field separator to use				System
File name format				<DefaultDataFolder>\<Date>\<ProtocolName>_<AssayID>.csv
Operations:
Plate 1
Group 1
Measurement
Label				Lilly FRET(1)
Labels:
Lilly FRET				6000025
Light source				Laser
Top mirror				LANCE/DELFIA Bias
Bottom mirror				N/A
Exc. filter				N/A
Using of excitation filter				Top
Ems. filter				APC 665
Using of emission filter				Top
2nd ems. filter				Europium 615
Using of 2nd emission filter				Top
Measurement height				7.3 mm
Cycle				16600
Delay				30
Number of flashes				20
Number of flashes for 2nd detector				5
Number of sequence windows				1
Total time of windows				500
Excitation light				100%
Reference excitation light				100%
Reference AD gain				4
Reference signal				323509
Last edited				13-06-14 09:17:06
Last edited by				EnVision
Factory preset				No
Filters:
APC 665				205
Filter type				Emission
Description				M665 CWL=665nm BW=7 5nm Tmin=75%
Used with				Luminescence DELFIA - Time-resolved Fluorescence Fluorescence Intensity LANCE - Time-resolved Fluorescence
Last edited				26-02-19 14:51:38
Last edited by				Installation
Factory preset				Yes
Europium 615				203
Filter type				Emission
Description				M615 CWL=615nm BW=8 5nm Tmin=80%
Used with				Luminescence DELFIA - Time-resolved Fluorescence Fluorescence Intensity LANCE - Time-resolved FluorescenceLuminescence Absorbance DELFIA - Time-resolved Fluorescence Fluorescence Intensity LANCE - Time-resolved Fluorescence
Last edited				26-02-19 14:51:38
Last edited by				Installation
Factory preset				Yes
Mirror modules:
LANCE/DELFIA Bias				445
Used by				Top
Dual				No
Bias				Yes
Description				D400
Used with				Luminescence DELFIA - Time-resolved Fluorescence Fluorescence Intensity LANCE - Time-resolved Fluorescence
Last edited				26-02-19 14:51:38
Last edited by				Installation
Factory preset				Yes
Instrument:
Serial number				1040204
Nickname				EnVision
Normalization:
Notifications for plate 1 repeat 1:
WARNING: Plate height defined in the plate editor does not match the actual plate height. Measured height is 14.85 mm. Plate editor height is 14.35 mm. The results may be affected.
Exported with EnVision Workstation version 1.14.3049.528
