## Supplementary material for "Genome-wide arrayed CRISPR activation screen for prion protein modulators": Plate_XL_B.csv

Plate information
Plate	Repeat	Barcode	Measured height	Chamber temperature at start	Chamber temperature at end	Humidity at start	Humidity at end	Ambient temperature at start	Ambient temperature at end	Formula	Measurement date
1	1	=""	N/A	N/A	N/A	N/A	N/A	N/A	N/A	Calc 1: Label ratio = X / Y where X = Lilly FRET(1) channel 1 window 1 Y = Lilly FRET(1) channel 2 window 1	16-01-24 09:57:58
Background information
Plate	Label	Result	Signal	Flashes/Time	Meastime	MeasInfo
1	Lilly FRET	0	114	20	00:00:00.000	De=1st Ex=Top Em=Top Wdw=1 (14)
1	Lilly FRET	0	81	5	00:00:00.000	De=2nd Ex=Top Em=Top Wdw=1 (142)
Calculated results: Calc 1: Label ratio = X / Y where X = Lilly FRET(1) channel 1 window 1 Y = Lilly FRET(1) channel 2 window 1
	01	02	03	04	05	06	07	08	09	10	11	12	13	14	15	16	17	18	19	20	21	22	23	24
A	0.01866333706	0.0475846477	0.04615883349	0.04831694402	0.05205554415	0.04372154521	0.0375410732	0.04354004202	0.04571960003	0.044095331	0.03578294155	0.05112684245	0.05787010068	0.0362340059	0.04927389094	0.0422697649	0.04255638892	0.03907478565	0.05419630058	0.04585596648	0.04853899022	0.03418622875	0.04872278392	0.02038800996
B	0.0190203442	0.04429344492	0.03303179542	0.04084559698	0.03246481721	0.04263239652	0.03529355751	0.03645865313	0.03078532467	0.04162795781	0.02904107381	0.03995281368	0.09515405034	0.03565622331	0.04474129302	0.04144632244	0.03655444235	0.03285267404	0.03687667234	0.04324521698	0.04173005117	0.03451910227	0.04149746018	0.05350772889
C	0.03697875688	0.04131599082	0.04003798723	0.04293654565	0.10014183208	0.03415638143	0.04007603358	0.04457221553	0.03309804567	0.03549331359	0.03491847546	0.04104843951	0.03627738245	0.032725563	0.03814481844	0.04313777357	0.0303124332	0.03347151113	0.03797107694	0.03462000343	0.03717397753	0.03675977112	0.03998697357	0.02100875365
D	0.01861568167	0.0293291797	0.0327035894	0.03859203012	0.03356578142	0.03214802048	0.03788968165	0.03653819396	0.0351445663	0.03265376752	0.04117146524	0.039175921	0.10145062236	0.0449975299	0.03818482895	0.03799103887	0.03624830722	0.04034396625	0.04020304569	0.03201337285	0.03850781343	0.04067271242	0.04266804025	0.15489130435
E	0.081000	0.04085539425	0.04935738049	0.03851408633	0.08888873034	0.04013537951	0.03675588739	0.03642109001	0.04355943189	0.02839310196	0.0441321092	0.02972854393	0.03304562269	0.04362486977	0.04204221174	0.03728419204	0.04094571203	0.03763395075	0.03292559551	0.0416269576	0.03764257741	0.03568531453	0.03337170816	0.0200097784
F	0.01816171716	0.03847885271	0.04048042072	0.03530811393	0.03147856876	0.03717432522	0.03735685195	0.0307253609	0.04122427022	0.03710180242	0.0427443663	0.03670987725	0.08848087432	0.03464426752	0.04211710749	0.03188322839	0.03388448082	0.03278092331	0.03603333832	0.04085384899	0.02626252404	0.04508800712	0.02688191469	0.03223443223
G	0.03197945845	0.03793566798	0.03292778135	0.04011385358	0.087486524	0.0380488213	0.03896886696	0.03786695432	0.03344300105	0.04072558377	0.03697908853	0.03664984294	0.0310981808	0.03492940025	0.03566696036	0.02694429614	0.02924506598	0.03666253232	0.03595773098	0.04482873075	0.03382388077	0.0378648697	0.03772719252	0.02035128789
H	0.01824463363	0.03798528611	0.04402489453	0.03745229008	0.03063860944	0.03397235036	0.03965365792	0.04161547804	0.04722743535	0.03765596208	0.02976194702	0.03544444758	0.07502097902	0.03423176254	0.03816885841	0.04326693511	0.03204146459	0.03362597902	0.05566597565	0.02538990631	0.03659542984	0.03520283876	0.03727171872	0.03241296519
I	0.0300693909	0.03318997561	0.03560220451	0.03739748726	0.08236716185	0.03989447766	0.03934377916	0.03759222308	0.03394516712	0.03823055925	0.03804347826	0.03378216595	0.03070747057	0.03551578671	0.03305251812	0.03669247741	0.03023469473	0.04237654407	0.04226976612	0.04009131717	0.037955498	0.04079592182	0.04014349043	0.02109478174
J	0.01802720846	0.03968911844	0.02948692607	0.0401509179	0.03051343986	0.04418097343	0.0339103424	0.0384003782	0.03904261077	0.03810312694	0.03298315419	0.03052329729	0.08731075046	0.03227146912	0.04364138879	0.04064268838	0.03994484423	0.03243780667	0.03745104968	0.03546079013	0.04185566567	0.0438462032	0.03563678792	0.02626123013
K	0.06165540541	0.05936901878	0.05023051967	0.03678752448	0.08681888501	0.04108987347	0.03392525089	0.02641734294	0.04062196585	0.03697053064	0.03678102065	0.03593330437	0.0326153977	0.03768000455	0.03369356543	0.03624391682	0.03798067127	0.03639367816	0.03119396348	0.04187596288	0.0319520934	0.03655301241	0.04534949	0.0203797587
L	0.01762455993	0.04451660432	0.03965656754	0.02917040692	0.03018084327	0.0385917783	0.02876627491	0.03152441856	0.04235662864	0.03842138383	0.03167083357	0.0467011762	0.09151080397	0.0348478165	0.0380517724	0.04261490086	0.03579673342	0.03424848567	0.05408678826	0.03163800568	0.02896148826	0.03330261272	0.02902125542	0.11806797853
M	0.07632743363	0.03946017623	0.04066338805	0.03307271798	0.08915443826	0.04092725476	0.03680151536	0.0314967437	0.03855456691	0.0457907284	0.03770063457	0.03667581532	0.03172184713	0.03850275785	0.039336126	0.03792684965	0.03072627724	0.03621094776	0.03845843205	0.03729106964	0.04951593826	0.03550226641	0.04050213863	0.02029085517
N	0.01753244406	0.03466051637	0.03844823112	0.03324716307	0.03185836931	0.04092500053	0.03945333932	0.03705316639	0.04697162373	0.05549685978	0.03935015695	0.04013886188	0.08962401209	0.04030621789	0.03522089282	0.03186146052	0.03196615517	0.03557477877	0.04372382417	0.04111067646	0.04025791819	0.02852732637	0.04496269615	0.05841924399
O	0.0386002886	0.038630048	0.03930906162	0.0337386904	0.08526356235	0.0358115303	0.04206695163	0.04612217967	0.04145966491	0.03078198867	0.03757275649	0.03271091338	0.03206151271	0.03190190148	0.04332624113	0.03624796777	0.03582639119	0.03714164666	0.03365845688	0.03851120613	0.03908549227	0.0381023237	0.04405959324	0.02055393795
P	0.01816710951	0.04501905474	0.03930393251	0.04181115904	0.05430253656	0.04219764963	0.04222147782	0.04605389558	0.03733725833	0.05232068118	0.03414672231	0.03543111814	0.05150676398	0.03550777927	0.03393470485	0.03780552262	0.04314167028	0.04372707682	0.04110363989	0.03294926073	0.0430823516	0.03842252279	0.04381411579	0.01965423112
Plate information
Plate	Repeat	Barcode	Measured height	Chamber temperature at start	Chamber temperature at end	Humidity at start	Humidity at end	Ambient temperature at start	Ambient temperature at end	Group	Label	ScanX	ScanY	Measinfo	Kinetics	Measurement date
1	1	=""	14.9	23.94	23.91	20.4	20.3	22.72	23.04	1	Lilly FRET(1)	0	0	De=1st Ex=Top Em=Top Wdw=1 (14)	0	16-01-24 09:57:58
Background information
Plate	Label	Result	Signal	Flashes/Time	Meastime	MeasInfo
1	Lilly FRET	0	114	20	00:00:00.000	De=1st Ex=Top Em=Top Wdw=1 (14)
1	Lilly FRET	0	81	5	00:00:00.000	De=2nd Ex=Top Em=Top Wdw=1 (142)
Results for Lilly FRET(1) - channel 1 window 1 (Counts)
	01	02	03	04	05	06	07	08	09	10	11	12	13	14	15	16	17	18	19	20	21	22	23	24
A	284	7114	6977	7154	7610	6415	5564	6404	6735	6509	5305	7475	8444	5321	7183	6194	6230	5715	7826	6610	7020	5017	7002	2973
B	2816	6499	4809	6009	4736	6230	5189	5344	4532	6094	4325	6164	13694	5176	6481	6074	5305	4789	5306	6277	6035	5011	6029	45
C	94	6048	5818	6234	14333	4962	5819	6473	4825	5226	5082	5937	5200	4733	5554	6197	4396	4877	5464	5045	5389	5313	5771	3024
D	2661	4199	4705	5494	4823	4514	5507	5252	5076	5095	5903	5602	14190	6467	5419	5469	5166	5766	5742	4558	5473	5826	6047	57
E	81	5741	7047	5497	12459	5704	5302	5129	6183	3935	6148	4201	4556	6197	5952	5224	5748	5303	4654	5853	5277	4971	4638	2783
F	2612	5385	5696	4986	4463	5235	5265	4310	5824	5177	5956	5120	12144	4904	5914	4456	4736	4597	5054	5755	3633	6486	3720	88
G	137	5477	4766	5750	12416	5457	5560	5406	4930	5752	5176	5192	4436	4997	5141	3785	4195	5232	5196	6753	5238	5709	5345	2921
H	2651	5442	6324	5338	4352	4868	5688	5928	6719	5354	4192	5029	12069	4891	5387	6071	4519	4757	7814	3588	5144	5000	5241	54
I	117	4777	5071	5349	11516	5671	5607	5294	4825	5462	5348	4797	4406	5144	4661	5222	4344	6079	5937	5725	5334	5794	5696	2987
J	2527	5602	4177	5704	4333	6238	4727	5361	5843	5336	4609	4279	12024	4582	6095	5694	5562	4535	5193	4961	5841	6150	5009	76
K	73	8406	7060	5204	12122	5800	4780	3724	5690	5456	5172	5045	4602	5296	4686	5042	5219	5066	4349	5844	4450	5029	6220	2826
L	2433	6224	5538	4127	4244	5459	4041	4412	5919	5373	4459	6595	12540	4898	5261	5936	4962	4789	7547	4421	4194	4553	3965	66
M	69	5535	5730	4725	12370	5715	5168	4372	5308	6377	5252	5118	4393	5389	5437	5219	4237	5101	5714	5127	6782	4856	5530	2764
N	2425	4794	5334	4720	4479	5741	5537	5105	6464	7564	5428	5573	12338	5602	5025	4377	4458	5009	6170	5675	5538	3955	6129	51
O	107	5352	5514	4747	11761	5011	5964	6431	5825	4343	5190	4588	4520	4493	6109	5128	5079	5260	4738	5368	5392	5275	6172	2866
P	2605	6320	5563	5932	7572	5957	6050	6472	5251	7263	4811	4929	7276	4925	4772	5293	6169	6128	5740	4584	6056	5227	6052	108
Plate information
Plate	Repeat	Barcode	Measured height	Chamber temperature at start	Chamber temperature at end	Humidity at start	Humidity at end	Ambient temperature at start	Ambient temperature at end	Group	Label	ScanX	ScanY	Measinfo	Kinetics	Measurement date
1	1	=""	14.9	23.94	23.91	20.4	20.3	22.72	23.04	1	Lilly FRET(1)	0	0	De=2nd Ex=Top Em=Top Wdw=1 (142)	0	16-01-24 09:57:58
Background information
Plate	Label	Result	Signal	Flashes/Time	Meastime	MeasInfo
1	Lilly FRET	0	114	20	00:00:00.000	De=1st Ex=Top Em=Top Wdw=1 (14)
1	Lilly FRET	0	81	5	00:00:00.000	De=2nd Ex=Top Em=Top Wdw=1 (142)
Results for Lilly FRET(1) - channel 2 window 1 (Counts)
	01	02	03	04	05	06	07	08	09	10	11	12	13	14	15	16	17	18	19	20	21	22	23	24
A	15217	149502	151152	148064	146190	146724	148211	147083	147311	147612	148255	146205	145913	146851	145777	146535	146394	146258	144401	144147	144626	146755	143711	145821
B	148052	146726	145587	147115	145881	146133	147024	146577	147213	146392	148927	154282	143914	145164	144855	146551	145126	145772	143885	145149	144620	145166	145286	841
C	2542	146384	145312	145191	143127	145273	145199	145225	145779	147239	145539	144634	143340	144627	145603	143656	145023	145706	143899	145725	144967	144533	144322	143940
D	142944	143168	143868	142361	143688	140413	145343	143740	144432	156031	143376	142996	139871	143719	141915	143955	142517	142921	142825	142378	142127	143241	141722	368
E	1000	140520	142775	142727	140164	142119	144249	140825	141944	138590	139309	141312	137870	142052	141572	140113	140381	140910	141349	140606	140187	139301	138980	139082
F	143819	139947	140710	141214	141779	140823	140938	140275	141276	139535	139340	139472	137250	141553	140418	139760	139769	140234	140259	140868	138334	143852	138383	2730
G	4284	144376	144741	143342	141919	143421	142678	142763	147415	141238	139971	141665	142645	143060	144139	140475	143443	142707	144503	150640	154861	150773	141675	143529
H	145303	143266	143646	142528	142043	143293	143442	142447	142269	142182	140851	141884	160875	142879	141136	140315	141036	141468	140373	141316	140564	142034	140616	1666
I	3891	143929	142435	143031	139813	142150	142513	140827	142141	142870	140576	141998	143483	144837	141018	142318	143676	143452	140455	142799	140533	142024	141891	141599
J	140177	141147	141656	142064	142003	141192	139397	139608	149657	140041	139738	140188	137715	141983	139661	140099	139242	139806	138661	139901	139551	140263	140557	2894
K	1184	141589	140552	141461	139624	141154	140898	140968	140072	147577	140616	140399	141099	140552	139077	139113	137412	139200	139418	139555	139271	137581	137157	138667
L	138046	139813	139649	141479	140619	141455	140477	139955	139742	139844	140792	141217	137033	140554	138259	139294	138616	139831	139535	139737	144813	136716	136624	559
M	904	140268	140913	142867	138748	139638	140429	138808	137675	139264	139308	139547	138485	139964	138219	137607	137895	140869	148576	137486	136966	136780	136536	136219
N	138315	138313	138732	141967	140591	140281	140343	137775	137615	136296	137941	138843	137664	138986	142671	137376	139460	140802	141113	138042	137563	138639	136313	873
O	2772	138545	140273	140699	137937	139927	141774	139434	140498	141089	138132	140259	140979	140838	141000	141470	141767	141620	140767	139388	137954	138443	140083	139438
P	143391	140385	141538	141876	139441	141169	143292	140531	140637	138817	140892	139115	141263	138702	140623	140006	142994	140142	139647	139123	140568	136040	138129	5495
Basic assay information
Assay ID:				19140
Assay Started:				16-01-24 09:53:03
Assay Finished:				16-01-24 09:58:05
Assay Exported:				16-01-24 09:58:05
Protocol ID:				100202
Protocol Name:				Lilly FRET_384
Serial#:				="1040204"
Protocol information
Protocol:
Protocol name				Lilly FRET_384
Number of assay repeats				1
Start assay repeat each				N/A
Number of plate repeats				1
Start plate repeat each				N/A
Is label meas. height used				Yes
Height of measurement				Defined in label
Is gripper height used				No
Mode of measurement				By Columns bi-directional
Rotated plate				No
Soft move				No
Protocol notes
Plate type:
Name of the plate type				384 OptiPlate
Number of rows				16
Number of columns				24
Number of the wells in the plate				384
Height of the plate				14.35 mm
Coordinates of corners:
384 OptiPlate + Lilly FRET
12.1 mm x------------------------------------------------------- x 115.6 mm
9 mm 9 mm
12.1 mm x------------------------------------------------------- x 115.6 mm
76.5 mm 76.5 mm
Platemap:
Plate				1
Group				1
	01	02	03	04	05	06	07	08	09	10	11	12	13	14	15	16	17	18	19	20	21	22	23	24
A	-	-	-	-	-	-	-	-	-	-	-	-	-	-	-	-	-	-	-	-	-	-	-	-
B	-	-	-	-	-	-	-	-	-	-	-	-	-	-	-	-	-	-	-	-	-	-	-	-
C	-	-	-	-	-	-	-	-	-	-	-	-	-	-	-	-	-	-	-	-	-	-	-	-
D	-	-	-	-	-	-	-	-	-	-	-	-	-	-	-	-	-	-	-	-	-	-	-	-
E	-	-	-	-	-	-	-	-	-	-	-	-	-	-	-	-	-	-	-	-	-	-	-	-
F	-	-	-	-	-	-	-	-	-	-	-	-	-	-	-	-	-	-	-	-	-	-	-	-
G	-	-	-	-	-	-	-	-	-	-	-	-	-	-	-	-	-	-	-	-	-	-	-	-
H	-	-	-	-	-	-	-	-	-	-	-	-	-	-	-	-	-	-	-	-	-	-	-	-
I	-	-	-	-	-	-	-	-	-	-	-	-	-	-	-	-	-	-	-	-	-	-	-	-
J	-	-	-	-	-	-	-	-	-	-	-	-	-	-	-	-	-	-	-	-	-	-	-	-
K	-	-	-	-	-	-	-	-	-	-	-	-	-	-	-	-	-	-	-	-	-	-	-	-
L	-	-	-	-	-	-	-	-	-	-	-	-	-	-	-	-	-	-	-	-	-	-	-	-
M	-	-	-	-	-	-	-	-	-	-	-	-	-	-	-	-	-	-	-	-	-	-	-	-
N	-	-	-	-	-	-	-	-	-	-	-	-	-	-	-	-	-	-	-	-	-	-	-	-
O	-	-	-	-	-	-	-	-	-	-	-	-	-	-	-	-	-	-	-	-	-	-	-	-
P	-	-	-	-	-	-	-	-	-	-	-	-	-	-	-	-	-	-	-	-	-	-	-	-
- - Undefined
Calculations:
Plate				1
Formula index				Calc 1
Formula name				Label ratio
Formula				Label ratio where X = Lilly FRET(1) channel 1 window 1 Y = Lilly FRET(1) channel 2 window 1
Auto export parameters:
Export format				Plate2
Include basic assay information				Yes
Place assay information at				End of file
Include basic plate information				Yes
Place plate information at				Beginning of plate
Include protocol information				Yes
Protocol info level				Large
Include error and warning information				Yes
Include background information				Yes
Add plate number to the file name				Yes
Each plate to separate file				No
Field separator to use				System
File name format				<DefaultDataFolder>\<Date>\<ProtocolName>_<AssayID>.csv
Operations:
Plate 1
Group 1
Measurement
Label				Lilly FRET(1)
Labels:
Lilly FRET				6000025
Light source				Laser
Top mirror				LANCE/DELFIA Bias
Bottom mirror				N/A
Exc. filter				N/A
Using of excitation filter				Top
Ems. filter				APC 665
Using of emission filter				Top
2nd ems. filter				Europium 615
Using of 2nd emission filter				Top
Measurement height				7.3 mm
Cycle				16600
Delay				30
Number of flashes				20
Number of flashes for 2nd detector				5
Number of sequence windows				1
Total time of windows				500
Excitation light				100%
Reference excitation light				100%
Reference AD gain				4
Reference signal				323509
Last edited				13-06-14 09:17:06
Last edited by				EnVision
Factory preset				No
Filters:
APC 665				205
Filter type				Emission
Description				M665 CWL=665nm BW=7 5nm Tmin=75%
Used with				Luminescence DELFIA - Time-resolved Fluorescence Fluorescence Intensity LANCE - Time-resolved Fluorescence
Last edited				26-02-19 14:51:38
Last edited by				Installation
Factory preset				Yes
Europium 615				203
Filter type				Emission
Description				M615 CWL=615nm BW=8 5nm Tmin=80%
Used with				Luminescence DELFIA - Time-resolved Fluorescence Fluorescence Intensity LANCE - Time-resolved FluorescenceLuminescence Absorbance DELFIA - Time-resolved Fluorescence Fluorescence Intensity LANCE - Time-resolved Fluorescence
Last edited				26-02-19 14:51:38
Last edited by				Installation
Factory preset				Yes
Mirror modules:
LANCE/DELFIA Bias				445
Used by				Top
Dual				No
Bias				Yes
Description				D400
Used with				Luminescence DELFIA - Time-resolved Fluorescence Fluorescence Intensity LANCE - Time-resolved Fluorescence
Last edited				26-02-19 14:51:38
Last edited by				Installation
Factory preset				Yes
Instrument:
Serial number				1040204
Nickname				EnVision
Normalization:
Notifications for plate 1 repeat 1:
WARNING: Plate height defined in the plate editor does not match the actual plate height. Measured height is 14.90 mm. Plate editor height is 14.35 mm. The results may be affected.
Exported with EnVision Workstation version 1.14.3049.528
