## Supplementary material for "Genome-wide arrayed CRISPR activation screen for prion protein modulators": Plate_XLI_A.csv

Plate information
Plate	Repeat	Barcode	Measured height	Chamber temperature at start	Chamber temperature at end	Humidity at start	Humidity at end	Ambient temperature at start	Ambient temperature at end	Formula	Measurement date
1	1	=""	N/A	N/A	N/A	N/A	N/A	N/A	N/A	Calc 1: Label ratio = X / Y where X = Lilly FRET(1) channel 1 window 1 Y = Lilly FRET(1) channel 2 window 1	16-01-24 10:03:51
Background information
Plate	Label	Result	Signal	Flashes/Time	Meastime	MeasInfo
1	Lilly FRET	0	96	20	00:00:00.000	De=1st Ex=Top Em=Top Wdw=1 (14)
1	Lilly FRET	0	57	5	00:00:00.000	De=2nd Ex=Top Em=Top Wdw=1 (142)
Calculated results: Calc 1: Label ratio = X / Y where X = Lilly FRET(1) channel 1 window 1 Y = Lilly FRET(1) channel 2 window 1
	01	02	03	04	05	06	07	08	09	10	11	12	13	14	15	16	17	18	19	20	21	22	23	24
A	0.02085149666	0.05103409045	0.04169920767	0.0497341469	0.05492995121	0.04316279698	0.05102047724	0.0378947793	0.03652674775	0.04264509965	0.04142894408	0.03647895262	0.0560027402	0.03405826004	0.03940047766	0.04625491873	0.04496829203	0.04080010867	0.04530624808	0.04655581948	0.02948116406	0.05120284756	0.04626481479	0.02083949953
B	0.01812951202	0.02902567393	0.04107773852	0.0421751026	0.03292029357	0.03329607263	0.04028876555	0.0426601463	0.03921477724	0.03793846891	0.03957888497	0.03915816413	0.10037626347	0.03386153751	0.0376143657	0.04359354017	0.04094560762	0.04156634747	0.03487561674	0.03331590965	0.03717559522	0.04123901168	0.04123202948	0.32846715328
C	0.06072607261	0.04069905334	0.03301572472	0.03953780906	0.10337958416	0.0363181726	0.03633070823	0.03925503788	0.04690247925	0.04055454781	0.04524535701	0.05414295447	0.03331612459	0.03900918186	0.03851241595	0.03637100764	0.04718224761	0.03944356762	0.04097984073	0.02903884918	0.03652269753	0.03728334654	0.03865266288	0.02075159601
D	0.01809799536	0.03214797483	0.04098809598	0.03242685895	0.03214885341	0.05810113954	0.0393198066	0.03522798856	0.04067744825	0.03849829635	0.04145789671	0.04606237642	0.09559201508	0.03383187924	0.04040122403	0.02998173877	0.03244769552	0.0424467331	0.04007750641	0.03563995474	0.03265681756	0.03025976739	0.03647605843	0.04601226994
E	0.04102776627	0.04089394761	0.03245736767	0.04114642252	0.09288851112	0.04082824006	0.03323984914	0.03573709513	0.03783154096	0.0433988025	0.0411798941	0.038631631	0.03194731999	0.03793069557	0.03574878546	0.03263974758	0.0341054064	0.04030527408	0.03656614553	0.03459001675	0.03300801623	0.05101829429	0.04338126461	0.0202933622
F	0.0181779195	0.03776571529	0.03355662241	0.03038370964	0.03055537853	0.04026987884	0.04048978206	0.03380393435	0.03179219382	0.04394608595	0.04306006436	0.03795399387	0.08763660662	0.03571629886	0.03632302134	0.03974305225	0.04077069864	0.03987163487	0.0442372105	0.04323706034	0.03818112463	0.04676983507	0.03782527948	0.07458563536
G	0.04591836735	0.0399171309	0.04178881575	0.03925121615	0.08778460555	0.04077496645	0.03727791327	0.0313485616	0.0400930382	0.03599417629	0.03326324498	0.03651620894	0.03105646567	0.03197944378	0.04723378611	0.02809582036	0.03876595507	0.0388576779	0.02703497738	0.03771054646	0.03350010261	0.03245654515	0.03886342805	0.0210424684
H	0.01832259833	0.04047061121	0.03211156379	0.04204726592	0.03190789013	0.03993521039	0.03749772889	0.03482840047	0.03549406451	0.04413084151	0.03715802644	0.03754731474	0.08489117419	0.02820203317	0.0396370348	0.03046648548	0.04100806196	0.03833982132	0.03790070922	0.03727866453	0.03205570012	0.03848215923	0.03862709006	0.05480769231
I	0.25000	0.04340673512	0.03948296785	0.03767342658	0.09607229259	0.03780304924	0.03504199247	0.0419281613	0.03335374394	0.04355742395	0.03938861981	0.03515343308	0.03152435274	0.03363527793	0.03155357067	0.04149357072	0.03408859094	0.03423267432	0.04386357025	0.03644771131	0.03344977543	0.03817083984	0.03683142648	0.02067898837
J	0.0180148908	0.04113121407	0.03720255984	0.03969894673	0.0320459464	0.03836940653	0.03896782132	0.03699212933	0.03860029374	0.02582025375	0.03976245069	0.03244781784	0.08607834771	0.03906080404	0.03593234265	0.03905988088	0.03912282731	0.03558334216	0.03621840622	0.03090813514	0.04403667069	0.04290886625	0.03709019759	0.04483695652
K	0.13043478261	0.04311666655	0.04282990652	0.03893096148	0.08851018621	0.0440455745	0.03676098229	0.03719938901	0.03818196002	0.03819928715	0.04981759251	0.03193506843	0.03353975372	0.03672915725	0.03079220798	0.03533662256	0.02513461124	0.0347343966	0.03645007924	0.02789874796	0.02857102092	0.03931096982	0.0367550859	0.02065328945
L	0.01797768828	0.04048158013	0.04297109959	0.03709275307	0.03189625705	0.0360064775	0.03997041356	0.03548897593	0.03249271504	0.03440321249	0.03152157073	0.0377230869	0.09223939731	0.03969325022	0.03592070013	0.03839680277	0.03437036824	0.03924656851	0.03666022752	0.10231529144	0.04118045891	0.03884316318	0.03628948592	0.05660377358
M	0.03185564714	0.03937675439	0.03611330389	0.027269813	0.0851920247	0.03850879348	0.03975576857	0.04285891242	0.03755082341	0.04060026503	0.03560434248	0.03305508469	0.03324543228	0.03938589013	0.03442907312	0.03705893806	0.0366048397	0.03941274016	0.04017184902	0.03434478634	0.03416856492	0.03579737657	0.0317138523	0.02017484384
N	0.01859917682	0.03443686694	0.03766470273	0.04145557977	0.03238318794	0.03376530136	0.03135209038	0.03483840063	0.02435966197	0.03876306937	0.03253176338	0.03186612794	0.09206912793	0.0408723447	0.04025884284	0.03483811206	0.03826703358	0.03426348098	0.04072550352	0.03843331695	0.03803659923	0.04365917767	0.03464271758	0.11294117647
O	0.02475628527	0.03769383582	0.03521212425	0.04102498289	0.09634451751	0.04607789358	0.04047171013	0.03703279803	0.04128323108	0.03450063193	0.0344977951	0.03870679982	0.03141061052	0.02904088923	0.03493708782	0.03525264395	0.03570670553	0.04514074422	0.04028167418	0.03637521192	0.02911292634	0.03874311861	0.03788268956	0.02084611106
P	0.01880670385	0.04741303009	0.05118396443	0.03727699991	0.05327991347	0.03018222419	0.04860199965	0.03599232202	0.03966880693	0.04027099845	0.0376264748	0.03927161193	0.0518383887	0.04404643544	0.03982555047	0.03763706907	0.03708917531	0.04283684297	0.04220969784	0.04769265543	0.03043533372	0.04259989935	0.03729797232	0.0178784267
Plate information
Plate	Repeat	Barcode	Measured height	Chamber temperature at start	Chamber temperature at end	Humidity at start	Humidity at end	Ambient temperature at start	Ambient temperature at end	Group	Label	ScanX	ScanY	Measinfo	Kinetics	Measurement date
1	1	=""	14.85	23.89	23.87	20.4	20.6	23.01	22.74	1	Lilly FRET(1)	0	0	De=1st Ex=Top Em=Top Wdw=1 (14)	0	16-01-24 10:03:51
Background information
Plate	Label	Result	Signal	Flashes/Time	Meastime	MeasInfo
1	Lilly FRET	0	96	20	00:00:00.000	De=1st Ex=Top Em=Top Wdw=1 (14)
1	Lilly FRET	0	57	5	00:00:00.000	De=2nd Ex=Top Em=Top Wdw=1 (142)
Results for Lilly FRET(1) - channel 1 window 1 (Counts)
	01	02	03	04	05	06	07	08	09	10	11	12	13	14	15	16	17	18	19	20	21	22	23	24
A	287	7536	6247	7352	8073	6395	7537	5637	5403	6338	6194	5372	8175	5038	5807	6759	6545	6007	6624	6860	4348	7509	6722	3098
B	2672	4252	6045	6166	4822	4885	5938	6246	5921	5543	5876	5753	14459	4917	5509	6330	5953	6077	5054	4844	5376	6047	6020	45
C	92	6006	4806	5752	14946	5374	5296	5731	6854	5947	6646	7868	4840	5693	5619	5293	6872	5773	5887	4221	5302	5410	5616	3036
D	2638	4644	5912	4623	4653	8270	5709	5089	5858	5559	5974	6686	13389	4886	5796	4318	4631	6108	5750	5103	4684	4345	5209	45
E	99	5806	4686	5856	13114	5805	4812	5092	5326	6103	5802	5547	4444	5403	5070	4593	4812	5672	5197	4893	4620	7142	6067	2868
F	2628	5392	4774	4348	4315	5700	5724	4772	4493	6159	6075	5364	12197	5069	5057	5593	5726	5591	6181	6048	5305	6525	5275	54
G	99	5761	6044	5632	12357	5895	5365	4592	5740	5167	4825	5248	4438	4580	6819	4044	5564	5644	3860	5371	4734	4642	5512	3073
H	2674	5803	4603	6067	4556	5794	5366	5000	5077	6345	5494	5426	12052	4042	5648	4383	5814	5476	5344	5297	4558	5455	5519	57
I	64	6227	5596	5352	13502	5445	4961	5966	4739	6196	5587	5021	4510	4816	4437	5873	4846	4824	6182	5147	4692	5424	5228	2928
J	2543	5838	5261	5665	4620	5414	5447	5217	5414	3657	5584	4617	11903	5578	5073	5476	5411	5037	5024	4351	6086	5973	5194	66
K	66	6102	6043	5480	12330	6309	5154	5236	5384	5423	6978	4513	4712	5280	4309	4949	3501	4874	5106	3895	4005	5509	5113	2918
L	2522	5669	6001	5252	4479	5114	5566	4956	4516	4832	4476	5354	12758	5559	5028	5361	4777	5507	5124	14013	5770	5465	5072	63
M	143	5527	5078	3828	11810	5485	5541	5882	5135	5668	5008	4641	4589	5590	4843	5139	5066	5514	5629	4824	4785	5016	4474	2797
N	2639	4787	5274	5859	4525	4703	4357	4800	3361	5335	4509	4456	12706	5703	5593	4814	5312	4817	5692	5395	5319	6096	4787	48
O	193	5180	4921	5754	13157	6468	5721	5177	5814	4859	4905	5554	4492	4081	4948	4920	5047	6336	5686	5085	4063	5419	5296	2923
P	2701	6696	7252	5322	7487	4217	6927	5044	5548	5635	5329	5480	7330	6158	5616	5248	5243	5999	5969	6541	4322	5841	5167	75
Plate information
Plate	Repeat	Barcode	Measured height	Chamber temperature at start	Chamber temperature at end	Humidity at start	Humidity at end	Ambient temperature at start	Ambient temperature at end	Group	Label	ScanX	ScanY	Measinfo	Kinetics	Measurement date
1	1	=""	14.85	23.89	23.87	20.4	20.6	23.01	22.74	1	Lilly FRET(1)	0	0	De=2nd Ex=Top Em=Top Wdw=1 (142)	0	16-01-24 10:03:51
Background information
Plate	Label	Result	Signal	Flashes/Time	Meastime	MeasInfo
1	Lilly FRET	0	96	20	00:00:00.000	De=1st Ex=Top Em=Top Wdw=1 (14)
1	Lilly FRET	0	57	5	00:00:00.000	De=2nd Ex=Top Em=Top Wdw=1 (142)
Results for Lilly FRET(1) - channel 2 window 1 (Counts)
	01	02	03	04	05	06	07	08	09	10	11	12	13	14	15	16	17	18	19	20	21	22	23	24
A	13764	147666	149811	147826	146969	148160	147725	148754	147919	148622	149509	147263	145975	147923	147384	146125	145547	147230	146205	147350	147484	146652	145294	148660
B	147384	146491	147160	146200	146475	146714	147386	146413	150989	146105	148463	146917	144048	145209	146460	145205	145388	146200	144915	145396	144611	146633	146003	137
C	1515	147571	145567	145481	144574	147970	145772	145994	146133	146642	146888	145319	145275	145940	145901	145528	145648	146361	143656	145357	145170	145105	145294	146302
D	145762	144457	144237	142567	144733	142338	145194	144459	144011	144396	144098	145151	140064	144420	143461	144021	142722	143898	143472	143182	143431	143590	142806	978
E	2413	141977	144374	142321	141180	142181	144766	142485	140782	140626	140894	143587	139104	142444	141823	140718	141092	140726	142126	141457	139966	139989	139853	141327
F	144571	142775	142267	143103	141219	141545	141369	141167	141324	140149	141082	141329	139177	141924	139223	140729	140444	140225	139724	139880	138943	139513	139457	724
G	2156	144324	144632	143486	140765	144574	143919	146482	143167	143551	145055	143717	142901	143217	144367	143936	143528	145248	142778	142427	141313	143022	141830	146038
H	145940	143388	143344	144290	142786	145085	143102	143561	143038	143777	147855	144511	141970	143323	142493	143863	141777	142828	141000	142092	142190	141754	142879	1040
I	256	143457	141732	142063	140540	144036	141573	142291	142083	142249	141843	142831	143064	143183	140618	141540	142159	140918	140937	141216	140270	142098	141944	141593
J	141161	141936	141415	142699	144168	141102	139782	141030	140258	141633	140434	142290	138281	142803	141182	140195	138308	141555	138714	140772	138203	139202	140037	1472
K	506	141523	141093	140762	139306	143238	140203	140755	141009	141966	140071	141318	140490	143755	139938	140053	139290	140322	140082	139612	140177	140139	139110	141285
L	140285	140039	139652	141591	140424	142030	139253	139649	138985	140452	141998	141929	138314	140049	139975	139621	138986	140318	139770	136959	140115	140694	139765	1113
M	4489	140362	140613	140375	138628	142435	139376	137241	136748	139605	140657	140402	138034	141929	140666	138671	138397	139904	140123	140458	140041	140122	141074	138638
N	141888	139008	140025	141332	139733	139285	138970	137779	137974	137631	138603	139835	138005	139532	138926	138182	138814	140587	139765	140373	139839	139627	138182	425
O	7796	137423	139753	140256	136562	140371	141358	139795	140832	140838	142183	143489	143009	140526	141626	139564	141346	140361	141156	139793	139560	139870	139800	140218
P	143619	141227	141685	142769	140522	139718	142525	140141	139858	139927	141629	139541	141401	139807	141015	139437	141362	140043	141413	137149	142006	137113	138533	4195
Basic assay information
Assay ID:				19141
Assay Started:				16-01-24 09:58:56
Assay Finished:				16-01-24 10:03:58
Assay Exported:				16-01-24 10:03:58
Protocol ID:				100202
Protocol Name:				Lilly FRET_384
Serial#:				="1040204"
Protocol information
Protocol:
Protocol name				Lilly FRET_384
Number of assay repeats				1
Start assay repeat each				N/A
Number of plate repeats				1
Start plate repeat each				N/A
Is label meas. height used				Yes
Height of measurement				Defined in label
Is gripper height used				No
Mode of measurement				By Columns bi-directional
Rotated plate				No
Soft move				No
Protocol notes
Plate type:
Name of the plate type				384 OptiPlate
Number of rows				16
Number of columns				24
Number of the wells in the plate				384
Height of the plate				14.35 mm
Coordinates of corners:
384 OptiPlate + Lilly FRET
12.1 mm x------------------------------------------------------- x 115.6 mm
9 mm 9 mm
12.1 mm x------------------------------------------------------- x 115.6 mm
76.5 mm 76.5 mm
Platemap:
Plate				1
Group				1
	01	02	03	04	05	06	07	08	09	10	11	12	13	14	15	16	17	18	19	20	21	22	23	24
A	-	-	-	-	-	-	-	-	-	-	-	-	-	-	-	-	-	-	-	-	-	-	-	-
B	-	-	-	-	-	-	-	-	-	-	-	-	-	-	-	-	-	-	-	-	-	-	-	-
C	-	-	-	-	-	-	-	-	-	-	-	-	-	-	-	-	-	-	-	-	-	-	-	-
D	-	-	-	-	-	-	-	-	-	-	-	-	-	-	-	-	-	-	-	-	-	-	-	-
E	-	-	-	-	-	-	-	-	-	-	-	-	-	-	-	-	-	-	-	-	-	-	-	-
F	-	-	-	-	-	-	-	-	-	-	-	-	-	-	-	-	-	-	-	-	-	-	-	-
G	-	-	-	-	-	-	-	-	-	-	-	-	-	-	-	-	-	-	-	-	-	-	-	-
H	-	-	-	-	-	-	-	-	-	-	-	-	-	-	-	-	-	-	-	-	-	-	-	-
I	-	-	-	-	-	-	-	-	-	-	-	-	-	-	-	-	-	-	-	-	-	-	-	-
J	-	-	-	-	-	-	-	-	-	-	-	-	-	-	-	-	-	-	-	-	-	-	-	-
K	-	-	-	-	-	-	-	-	-	-	-	-	-	-	-	-	-	-	-	-	-	-	-	-
L	-	-	-	-	-	-	-	-	-	-	-	-	-	-	-	-	-	-	-	-	-	-	-	-
M	-	-	-	-	-	-	-	-	-	-	-	-	-	-	-	-	-	-	-	-	-	-	-	-
N	-	-	-	-	-	-	-	-	-	-	-	-	-	-	-	-	-	-	-	-	-	-	-	-
O	-	-	-	-	-	-	-	-	-	-	-	-	-	-	-	-	-	-	-	-	-	-	-	-
P	-	-	-	-	-	-	-	-	-	-	-	-	-	-	-	-	-	-	-	-	-	-	-	-
- - Undefined
Calculations:
Plate				1
Formula index				Calc 1
Formula name				Label ratio
Formula				Label ratio where X = Lilly FRET(1) channel 1 window 1 Y = Lilly FRET(1) channel 2 window 1
Auto export parameters:
Export format				Plate2
Include basic assay information				Yes
Place assay information at				End of file
Include basic plate information				Yes
Place plate information at				Beginning of plate
Include protocol information				Yes
Protocol info level				Large
Include error and warning information				Yes
Include background information				Yes
Add plate number to the file name				Yes
Each plate to separate file				No
Field separator to use				System
File name format				<DefaultDataFolder>\<Date>\<ProtocolName>_<AssayID>.csv
Operations:
Plate 1
Group 1
Measurement
Label				Lilly FRET(1)
Labels:
Lilly FRET				6000025
Light source				Laser
Top mirror				LANCE/DELFIA Bias
Bottom mirror				N/A
Exc. filter				N/A
Using of excitation filter				Top
Ems. filter				APC 665
Using of emission filter				Top
2nd ems. filter				Europium 615
Using of 2nd emission filter				Top
Measurement height				7.3 mm
Cycle				16600
Delay				30
Number of flashes				20
Number of flashes for 2nd detector				5
Number of sequence windows				1
Total time of windows				500
Excitation light				100%
Reference excitation light				100%
Reference AD gain				4
Reference signal				323509
Last edited				13-06-14 09:17:06
Last edited by				EnVision
Factory preset				No
Filters:
APC 665				205
Filter type				Emission
Description				M665 CWL=665nm BW=7 5nm Tmin=75%
Used with				Luminescence DELFIA - Time-resolved Fluorescence Fluorescence Intensity LANCE - Time-resolved Fluorescence
Last edited				26-02-19 14:51:38
Last edited by				Installation
Factory preset				Yes
Europium 615				203
Filter type				Emission
Description				M615 CWL=615nm BW=8 5nm Tmin=80%
Used with				Luminescence DELFIA - Time-resolved Fluorescence Fluorescence Intensity LANCE - Time-resolved FluorescenceLuminescence Absorbance DELFIA - Time-resolved Fluorescence Fluorescence Intensity LANCE - Time-resolved Fluorescence
Last edited				26-02-19 14:51:38
Last edited by				Installation
Factory preset				Yes
Mirror modules:
LANCE/DELFIA Bias				445
Used by				Top
Dual				No
Bias				Yes
Description				D400
Used with				Luminescence DELFIA - Time-resolved Fluorescence Fluorescence Intensity LANCE - Time-resolved Fluorescence
Last edited				26-02-19 14:51:38
Last edited by				Installation
Factory preset				Yes
Instrument:
Serial number				1040204
Nickname				EnVision
Normalization:
Notifications for plate 1 repeat 1:
WARNING: Plate height defined in the plate editor does not match the actual plate height. Measured height is 14.85 mm. Plate editor height is 14.35 mm. The results may be affected.
Exported with EnVision Workstation version 1.14.3049.528
