## Supplementary material for "Genome-wide arrayed CRISPR activation screen for prion protein modulators": Plate_XLI_B.csv

Plate information
Plate	Repeat	Barcode	Measured height	Chamber temperature at start	Chamber temperature at end	Humidity at start	Humidity at end	Ambient temperature at start	Ambient temperature at end	Formula	Measurement date
1	1	=""	N/A	N/A	N/A	N/A	N/A	N/A	N/A	Calc 1: Label ratio = X / Y where X = Lilly FRET(1) channel 1 window 1 Y = Lilly FRET(1) channel 2 window 1	16-01-24 10:09:42
Background information
Plate	Label	Result	Signal	Flashes/Time	Meastime	MeasInfo
1	Lilly FRET	0	117	20	00:00:00.000	De=1st Ex=Top Em=Top Wdw=1 (14)
1	Lilly FRET	0	55	5	00:00:00.000	De=2nd Ex=Top Em=Top Wdw=1 (142)
Calculated results: Calc 1: Label ratio = X / Y where X = Lilly FRET(1) channel 1 window 1 Y = Lilly FRET(1) channel 2 window 1
	01	02	03	04	05	06	07	08	09	10	11	12	13	14	15	16	17	18	19	20	21	22	23	24
A	0.02537998279	0.05027640819	0.04006678929	0.04660153134	0.05484129211	0.04382619868	0.05226954472	0.03680197098	0.03652055326	0.04352878548	0.03990791514	0.03557424129	0.05457412388	0.03239442344	0.03965117863	0.04566733544	0.04661072642	0.04123669346	0.04551868698	0.04953721288	0.02719934607	0.05342297702	0.04846965065	0.02112952317
B	0.01807736903	0.029805084	0.04203643157	0.04189039636	0.03190528333	0.03393254721	0.03958299175	0.04335244335	0.03834721169	0.03923105764	0.03985382428	0.04007891539	0.09762498178	0.03516197521	0.03700152983	0.0467533529	0.04189466959	0.04059802755	0.03548053265	0.03410294429	0.03622177546	0.04121007709	0.0411466842	0.04653130288
C	0.03001827199	0.04241573417	0.03167427042	0.03748793857	0.10324196855	0.03648718927	0.03713765001	0.03850854067	0.04610720366	0.04113861555	0.04465297982	0.05547658805	0.03411688766	0.03954713043	0.03792243294	0.0366220896	0.04802261849	0.04161831561	0.04148393325	0.03062022953	0.03519687261	0.03803295408	0.0373452238	0.02079484661
D	0.01844412738	0.03344243532	0.04190103985	0.03343279774	0.03227941125	0.05959338628	0.04003035739	0.03548722211	0.04087199105	0.03967166379	0.04223874312	0.04571776897	0.09428441888	0.0339329602	0.04062895884	0.03265330597	0.03503733487	0.04232291696	0.04001563765	0.03396257866	0.03402071189	0.03124107721	0.03417006085	0.03349282297
E	0.02208265802	0.03931328657	0.03370646276	0.0421973911	0.08913568188	0.04148422589	0.03489919007	0.03544674884	0.03736188233	0.04158932139	0.04044643302	0.04198594094	0.03270279865	0.03841225607	0.03604206905	0.03218969026	0.03385030439	0.04104894955	0.03696146406	0.03432960054	0.03261160683	0.05100827819	0.04070082014	0.02025687441
F	0.01806968641	0.03999773664	0.03619833789	0.03074415468	0.03258984757	0.03905061724	0.03922309553	0.03496781428	0.03212743931	0.04204397989	0.04257188156	0.0386165021	0.08932490182	0.03677535592	0.03650855228	0.04260119268	0.03997016092	0.03987749862	0.04925147373	0.04543831586	0.03971967461	0.04574195671	0.04007897192	0.03325183374
G	0.04330985915	0.03821097815	0.04224454119	0.03757121023	0.08482574418	0.04022278097	0.03853838576	0.0305134936	0.03970032305	0.03620890342	0.03316488342	0.03663913383	0.03201139047	0.03307446764	0.0475798303	0.02915218345	0.03870070761	0.03828813207	0.02683971156	0.03699185839	0.03384015866	0.03260595181	0.03784611494	0.01992653623
H	0.01862013562	0.03868467931	0.03498801969	0.04368830371	0.0307394289	0.03924125667	0.0381455043	0.03489627303	0.03649940919	0.0443440045	0.03759408987	0.03712697341	0.07298837603	0.02786834992	0.03980931498	0.02986639444	0.04041135473	0.03805979025	0.0384807737	0.03802292182	0.03247345313	0.03796086336	0.03965187799	0.04462602137
I	0.09836065574	0.04223610252	0.03992187828	0.03605937055	0.09881459286	0.03794538271	0.03440470487	0.0433834154	0.03214644178	0.04273611898	0.03913037376	0.03415911972	0.03190127971	0.03543870479	0.032920401	0.04201815195	0.03510290709	0.03640860019	0.04369379837	0.03676231191	0.03442828271	0.03733042103	0.03961555006	0.02042460762
J	0.01829188414	0.04265252214	0.03710926578	0.03984682912	0.0322174909	0.03909253496	0.03969025676	0.03728900768	0.03818326559	0.02561508522	0.0407090525	0.03358715812	0.0875475217	0.03853716924	0.03522307714	0.03866609373	0.04091661163	0.03548874099	0.03607922559	0.03155790477	0.04421973609	0.04464451193	0.03839541547	0.03038829488
K	0.19294117647	0.03828962739	0.04316379073	0.03768491902	0.08666382616	0.04430960528	0.03636492622	0.03593188017	0.03783231809	0.03817047876	0.04933685111	0.03159828798	0.03266933961	0.03865631688	0.03184263166	0.0390715995	0.02617964089	0.03547841783	0.03570492987	0.02820437831	0.02734980724	0.03875913455	0.03809639989	0.01987965358
L	0.0175466373	0.0415949722	0.0436728777	0.03895582612	0.03185072439	0.03799608653	0.04223305121	0.03439232409	0.03161901252	0.03430433116	0.032213734	0.03763656727	0.08737082657	0.04020501707	0.03688015565	0.03844720052	0.03410359935	0.03796130304	0.0379806708	0.09545379019	0.04148012337	0.03940641248	0.03535280717	0.04765886288
M	0.05549132948	0.03787766926	0.03523921793	0.02577406802	0.08618026368	0.04037306759	0.0411950756	0.04308894557	0.03833216386	0.04013661085	0.03547846584	0.03431148338	0.03310475119	0.04048863104	0.03652468153	0.03668121632	0.03872868104	0.03876103382	0.03920772555	0.03327341376	0.03501695061	0.03650085713	0.03218826662	0.02002999378
N	0.01820203635	0.03664836138	0.03778170096	0.04170849298	0.03227162605	0.03472008805	0.03209753315	0.03377698483	0.02449196784	0.03886607305	0.03208656855	0.03154205607	0.0934447879	0.04149942924	0.04130110546	0.03615528366	0.03774319347	0.033770176	0.0388161016	0.03971849215	0.03849030013	0.04596158867	0.03509444887	0.04460093897
O	0.03179650238	0.0334123442	0.03452925938	0.03936442995	0.0896735957	0.0478202863	0.03961550493	0.03683261183	0.03490954123	0.0332963453	0.03295630296	0.03723596733	0.03199791333	0.02944689056	0.03662189861	0.03682479498	0.03481335271	0.04617343617	0.04094182259	0.03660269309	0.02870992333	0.03936417809	0.0378852786	0.02049845901
P	0.01791791997	0.04680898766	0.05111919634	0.04154960816	0.05320971551	0.02985169357	0.0483395944	0.03548796849	0.04034069571	0.04074386785	0.03646003843	0.03756859434	0.05205564447	0.04334284407	0.03926545345	0.03646752495	0.03670582526	0.04318873668	0.04238319449	0.04780923641	0.02969837261	0.04339108529	0.03901483388	0.02355682112
Plate information
Plate	Repeat	Barcode	Measured height	Chamber temperature at start	Chamber temperature at end	Humidity at start	Humidity at end	Ambient temperature at start	Ambient temperature at end	Group	Label	ScanX	ScanY	Measinfo	Kinetics	Measurement date
1	1	=""	14.9	23.84	23.82	20.6	20.3	22.82	22.94	1	Lilly FRET(1)	0	0	De=1st Ex=Top Em=Top Wdw=1 (14)	0	16-01-24 10:09:42
Background information
Plate	Label	Result	Signal	Flashes/Time	Meastime	MeasInfo
1	Lilly FRET	0	117	20	00:00:00.000	De=1st Ex=Top Em=Top Wdw=1 (14)
1	Lilly FRET	0	55	5	00:00:00.000	De=2nd Ex=Top Em=Top Wdw=1 (142)
Results for Lilly FRET(1) - channel 1 window 1 (Counts)
	01	02	03	04	05	06	07	08	09	10	11	12	13	14	15	16	17	18	19	20	21	22	23	24
A	177	7403	5903	6835	8015	6413	7652	5497	5463	6705	5946	5153	7995	4782	5820	6692	6738	6074	6645	7434	3993	7795	7055	3124
B	2744	4384	6120	6132	4662	4938	5794	6352	5715	5755	5900	5871	14062	5134	5442	6864	6033	5936	5177	4991	5297	5987	6070	55
C	115	6224	4603	5478	14754	5262	5400	5609	6798	6041	6538	8040	5074	5760	5549	5351	6913	6097	6016	4461	5114	5519	5444	3028
D	2663	4792	6004	4717	4634	8351	5802	5124	5919	5761	6119	6600	13309	4929	5837	4901	5185	6073	5732	4890	4885	4486	4891	63
E	109	5576	5131	6046	12593	5912	5063	5030	5329	5870	5686	6367	4514	5486	5113	4556	4793	5762	5235	4908	4627	7123	5717	2820
F	2593	5655	5192	4376	4661	5520	5709	4927	4562	5929	5961	5444	12374	5205	5176	6458	5626	5560	6968	6363	5747	6395	5542	68
G	123	5537	6162	5408	11846	5727	5555	4266	5776	5195	4758	5252	4609	4787	6875	4185	5595	5520	3830	5216	4863	4650	5388	2924
H	2735	5581	5067	6258	4348	5627	5659	5043	5313	6387	5389	5336	10348	4000	5737	4330	5804	5440	5463	5348	4630	5424	5686	71
I	72	6079	5703	5165	15038	5426	4955	6185	4580	6109	5576	4877	4537	5052	4709	6037	5028	5197	6205	5194	4838	5264	5618	2915
J	2653	6039	5309	5692	4585	5552	5633	5218	5420	3646	5762	5143	12205	5409	4999	5489	5762	5007	5095	4436	6166	6263	5427	54
K	82	5474	6111	5375	12204	6229	5126	5125	5335	5392	6919	4437	4620	5473	4505	5535	3699	4953	5043	3954	3845	5410	5309	2828
L	2549	6261	6176	5532	4520	5573	5928	4839	4461	4833	4571	5343	12158	5640	5137	5363	4764	5315	5380	13213	5837	5457	4904	57
M	96	5387	5052	3656	11995	5688	5809	6352	5299	5594	4997	4801	4591	5618	5138	5017	5325	5366	5408	4609	4896	5025	4448	2738
N	2619	5172	5286	5900	4529	4858	4502	4733	3406	5347	4430	4374	12878	5635	5649	5127	5236	4628	5318	5401	5353	6337	4849	57
O	100	4694	4865	5542	12286	6631	5572	5105	4905	4681	4624	5248	4539	4093	5110	5128	4815	6382	5606	5075	3992	5463	5262	2840
P	2627	6681	7292	5901	7547	4233	6910	4973	5693	5646	5123	5251	7383	5970	5461	5042	5143	5902	5851	6464	4221	5908	5397	91
Plate information
Plate	Repeat	Barcode	Measured height	Chamber temperature at start	Chamber temperature at end	Humidity at start	Humidity at end	Ambient temperature at start	Ambient temperature at end	Group	Label	ScanX	ScanY	Measinfo	Kinetics	Measurement date
1	1	=""	14.9	23.84	23.82	20.6	20.3	22.82	22.94	1	Lilly FRET(1)	0	0	De=2nd Ex=Top Em=Top Wdw=1 (142)	0	16-01-24 10:09:42
Background information
Plate	Label	Result	Signal	Flashes/Time	Meastime	MeasInfo
1	Lilly FRET	0	117	20	00:00:00.000	De=1st Ex=Top Em=Top Wdw=1 (14)
1	Lilly FRET	0	55	5	00:00:00.000	De=2nd Ex=Top Em=Top Wdw=1 (142)
Results for Lilly FRET(1) - channel 2 window 1 (Counts)
	01	02	03	04	05	06	07	08	09	10	11	12	13	14	15	16	17	18	19	20	21	22	23	24
A	6974	147246	147329	146669	146149	146328	146395	149367	149587	154036	148993	144852	146498	147618	146780	146538	144559	147296	145984	150069	146805	145911	145555	147850
B	151792	147089	145588	146382	146120	145524	146376	146520	149033	146695	148041	146486	144041	146010	147075	146813	144004	146214	145911	146351	146238	145280	147521	1182
C	3831	146738	145323	146127	142907	144215	145405	145656	147439	146845	146418	144926	148724	145649	146325	146114	143953	146498	145020	145688	145297	145111	145775	145613
D	144382	143291	143290	141089	143559	140133	144940	144390	144818	145217	144867	144364	141158	145257	143666	150092	147985	143492	143244	143982	143589	143593	143137	1881
E	4936	141835	152226	143279	141279	142512	145075	141903	142632	141142	140581	151646	138031	142819	141862	141536	141594	140369	141634	142967	141882	139644	140464	139212
F	143500	141383	143432	142336	143020	141355	145552	140901	141997	141019	140022	140976	138528	141535	141775	151592	140755	139427	141478	140036	144689	139806	138277	2045
G	2840	144906	145865	143940	139651	142382	144142	139807	145490	143473	143465	143344	143980	144734	144494	143557	144571	144170	142699	141004	143705	142612	142366	146739
H	146884	144269	144821	143242	141447	143395	148353	144514	145564	144033	143347	143723	141776	143532	144112	144979	143623	142933	141967	140652	142578	142884	143398	1591
I	732	143929	142854	143236	152184	142995	144021	142566	142473	142947	142498	142773	142220	142556	143042	143676	143236	142741	142011	141286	140524	141011	141813	142720
J	145037	141586	143064	142847	142314	142022	141924	139934	141947	142338	141541	153124	139410	140358	141924	141959	140823	141087	141217	140567	139440	140286	141345	1777
K	425	142963	141577	142630	140820	140579	140960	142631	141017	141261	140240	140419	141417	141581	141477	141663	141293	139606	141241	140191	140586	139580	139357	142256
L	145270	150523	141415	142007	141912	146673	140364	140700	141086	140886	141896	141963	139154	140281	139289	139490	139692	140011	141651	138423	140718	138480	138716	1196
M	1730	142221	143363	141848	139185	140886	141012	147416	138239	139374	140846	139924	138681	138755	140672	136773	137495	138438	137932	138519	139818	137668	138187	136695
N	143885	141125	139909	141458	140340	139919	140260	140125	139066	137575	138064	138672	137814	135785	136776	141805	138727	137044	137005	135982	139074	137876	138170	1278
O	3145	140487	140895	140787	137008	138665	140652	138600	140506	140586	140307	140939	141853	138996	139534	139254	138309	138218	136926	138651	139046	138781	138893	138547
P	146613	142729	142647	142023	141835	141801	142947	140132	141123	138573	140510	139771	141829	137739	139079	138260	140114	136656	138050	135204	142129	136157	138332	3863
Basic assay information
Assay ID:				19142
Assay Started:				16-01-24 10:04:48
Assay Finished:				16-01-24 10:09:50
Assay Exported:				16-01-24 10:09:50
Protocol ID:				100202
Protocol Name:				Lilly FRET_384
Serial#:				="1040204"
Protocol information
Protocol:
Protocol name				Lilly FRET_384
Number of assay repeats				1
Start assay repeat each				N/A
Number of plate repeats				1
Start plate repeat each				N/A
Is label meas. height used				Yes
Height of measurement				Defined in label
Is gripper height used				No
Mode of measurement				By Columns bi-directional
Rotated plate				No
Soft move				No
Protocol notes
Plate type:
Name of the plate type				384 OptiPlate
Number of rows				16
Number of columns				24
Number of the wells in the plate				384
Height of the plate				14.35 mm
Coordinates of corners:
384 OptiPlate + Lilly FRET
12.1 mm x------------------------------------------------------- x 115.6 mm
9 mm 9 mm
12.1 mm x------------------------------------------------------- x 115.6 mm
76.5 mm 76.5 mm
Platemap:
Plate				1
Group				1
	01	02	03	04	05	06	07	08	09	10	11	12	13	14	15	16	17	18	19	20	21	22	23	24
A	-	-	-	-	-	-	-	-	-	-	-	-	-	-	-	-	-	-	-	-	-	-	-	-
B	-	-	-	-	-	-	-	-	-	-	-	-	-	-	-	-	-	-	-	-	-	-	-	-
C	-	-	-	-	-	-	-	-	-	-	-	-	-	-	-	-	-	-	-	-	-	-	-	-
D	-	-	-	-	-	-	-	-	-	-	-	-	-	-	-	-	-	-	-	-	-	-	-	-
E	-	-	-	-	-	-	-	-	-	-	-	-	-	-	-	-	-	-	-	-	-	-	-	-
F	-	-	-	-	-	-	-	-	-	-	-	-	-	-	-	-	-	-	-	-	-	-	-	-
G	-	-	-	-	-	-	-	-	-	-	-	-	-	-	-	-	-	-	-	-	-	-	-	-
H	-	-	-	-	-	-	-	-	-	-	-	-	-	-	-	-	-	-	-	-	-	-	-	-
I	-	-	-	-	-	-	-	-	-	-	-	-	-	-	-	-	-	-	-	-	-	-	-	-
J	-	-	-	-	-	-	-	-	-	-	-	-	-	-	-	-	-	-	-	-	-	-	-	-
K	-	-	-	-	-	-	-	-	-	-	-	-	-	-	-	-	-	-	-	-	-	-	-	-
L	-	-	-	-	-	-	-	-	-	-	-	-	-	-	-	-	-	-	-	-	-	-	-	-
M	-	-	-	-	-	-	-	-	-	-	-	-	-	-	-	-	-	-	-	-	-	-	-	-
N	-	-	-	-	-	-	-	-	-	-	-	-	-	-	-	-	-	-	-	-	-	-	-	-
O	-	-	-	-	-	-	-	-	-	-	-	-	-	-	-	-	-	-	-	-	-	-	-	-
P	-	-	-	-	-	-	-	-	-	-	-	-	-	-	-	-	-	-	-	-	-	-	-	-
- - Undefined
Calculations:
Plate				1
Formula index				Calc 1
Formula name				Label ratio
Formula				Label ratio where X = Lilly FRET(1) channel 1 window 1 Y = Lilly FRET(1) channel 2 window 1
Auto export parameters:
Export format				Plate2
Include basic assay information				Yes
Place assay information at				End of file
Include basic plate information				Yes
Place plate information at				Beginning of plate
Include protocol information				Yes
Protocol info level				Large
Include error and warning information				Yes
Include background information				Yes
Add plate number to the file name				Yes
Each plate to separate file				No
Field separator to use				System
File name format				<DefaultDataFolder>\<Date>\<ProtocolName>_<AssayID>.csv
Operations:
Plate 1
Group 1
Measurement
Label				Lilly FRET(1)
Labels:
Lilly FRET				6000025
Light source				Laser
Top mirror				LANCE/DELFIA Bias
Bottom mirror				N/A
Exc. filter				N/A
Using of excitation filter				Top
Ems. filter				APC 665
Using of emission filter				Top
2nd ems. filter				Europium 615
Using of 2nd emission filter				Top
Measurement height				7.3 mm
Cycle				16600
Delay				30
Number of flashes				20
Number of flashes for 2nd detector				5
Number of sequence windows				1
Total time of windows				500
Excitation light				100%
Reference excitation light				100%
Reference AD gain				4
Reference signal				323509
Last edited				13-06-14 09:17:06
Last edited by				EnVision
Factory preset				No
Filters:
APC 665				205
Filter type				Emission
Description				M665 CWL=665nm BW=7 5nm Tmin=75%
Used with				Luminescence DELFIA - Time-resolved Fluorescence Fluorescence Intensity LANCE - Time-resolved Fluorescence
Last edited				26-02-19 14:51:38
Last edited by				Installation
Factory preset				Yes
Europium 615				203
Filter type				Emission
Description				M615 CWL=615nm BW=8 5nm Tmin=80%
Used with				Luminescence DELFIA - Time-resolved Fluorescence Fluorescence Intensity LANCE - Time-resolved FluorescenceLuminescence Absorbance DELFIA - Time-resolved Fluorescence Fluorescence Intensity LANCE - Time-resolved Fluorescence
Last edited				26-02-19 14:51:38
Last edited by				Installation
Factory preset				Yes
Mirror modules:
LANCE/DELFIA Bias				445
Used by				Top
Dual				No
Bias				Yes
Description				D400
Used with				Luminescence DELFIA - Time-resolved Fluorescence Fluorescence Intensity LANCE - Time-resolved Fluorescence
Last edited				26-02-19 14:51:38
Last edited by				Installation
Factory preset				Yes
Instrument:
Serial number				1040204
Nickname				EnVision
Normalization:
Notifications for plate 1 repeat 1:
WARNING: Plate height defined in the plate editor does not match the actual plate height. Measured height is 14.90 mm. Plate editor height is 14.35 mm. The results may be affected.
Exported with EnVision Workstation version 1.14.3049.528
