## Supplementary material for "Genome-wide arrayed CRISPR activation screen for prion protein modulators": Plate_XLII_A.csv

Plate information
Plate	Repeat	Barcode	Measured height	Chamber temperature at start	Chamber temperature at end	Humidity at start	Humidity at end	Ambient temperature at start	Ambient temperature at end	Formula	Measurement date
1	1	=""	N/A	N/A	N/A	N/A	N/A	N/A	N/A	Calc 1: Label ratio = X / Y where X = Lilly FRET(1) channel 1 window 1 Y = Lilly FRET(1) channel 2 window 1	16-01-24 10:16:13
Background information
Plate	Label	Result	Signal	Flashes/Time	Meastime	MeasInfo
1	Lilly FRET	0	117	20	00:00:00.000	De=1st Ex=Top Em=Top Wdw=1 (14)
1	Lilly FRET	0	75	5	00:00:00.000	De=2nd Ex=Top Em=Top Wdw=1 (142)
Calculated results: Calc 1: Label ratio = X / Y where X = Lilly FRET(1) channel 1 window 1 Y = Lilly FRET(1) channel 2 window 1
	01	02	03	04	05	06	07	08	09	10	11	12	13	14	15	16	17	18	19	20	21	22	23	24
A	0.02987818892	0.05595049039	0.05669138681	0.05674690107	0.05550399483	0.05630934833	0.0587860126	0.05933163698	0.05907764236	0.057365141	0.05901744739	0.05687318994	0.05719356859	0.05695673617	0.05871208221	0.05979668169	0.05835344412	0.05872281671	0.05903506355	0.05735201435	0.05719327743	0.05867514427	0.06027794948	0.02126301485
B	0.01852351347	0.03336562999	0.04629093616	0.04501334292	0.04230510707	0.04059603828	0.03612231068	0.04336411184	0.04013934026	0.04199961424	0.03484018202	0.04533241288	0.03575823781	0.04398769711	0.03946080121	0.0451224546	0.04061075031	0.04941373534	0.05074624776	0.05158989475	0.05004274527	0.05172151443	0.11166442668	0.03448275862
C	0.75000	0.11592532194	0.03796153287	0.04503742136	0.04297662687	0.03967478999	0.04574070089	0.04139079713	0.0367947389	0.04579414062	0.0389891946	0.04458240844	0.04736661987	0.04415081953	0.0449431144	0.0435007768	0.03777817536	0.04222513631	0.04899024264	0.04947072502	0.05094714809	0.05079142737	0.03306483726	0.02056913515
D	0.01877819523	0.03316775256	0.04239445212	0.04367895232	0.03994413016	0.04104818575	0.03177416292	0.04228432393	0.04132624178	0.0326722755	0.03821575717	0.03132803951	0.059551699	0.04231228489	0.04274902552	0.04029722978	0.05135439781	0.03799508159	0.04966050733	0.04956902622	0.05015896446	0.05073370814	0.10502942635	0.03806502776
E	0.13725490196	0.1136813027	0.04181909928	0.043998894	0.04606153345	0.04316951567	0.03945654727	0.05221922757	0.04181099533	0.04136172658	0.03915301926	0.04057214953	0.04412476709	0.04077458259	0.04257692665	0.03908919482	0.0398559784	0.04283663798	0.05174407813	0.05033082298	0.05170479875	0.05114472282	0.03328118128	0.02009848832
F	0.01827170204	0.03429251096	0.04018117851	0.03684210526	0.02899864392	0.04064351631	0.05014596917	0.04135715001	0.03993456161	0.03536735089	0.04019825375	0.0372299313	0.04233105406	0.04629682667	0.04735941074	0.03498807872	0.04388676944	0.04199174429	0.05067890885	0.04990620743	0.05087162772	0.05032154689	0.09782395751	0.05744125326
G	0.05627705628	0.09832364155	0.04071782876	0.03873063292	0.03563380282	0.03694958609	0.05685853908	0.04032545309	0.04377198565	0.04181285518	0.04055164278	0.03679230694	0.04366883002	0.04611925888	0.04097569843	0.0402251012	0.04171877483	0.03277495557	0.04827029667	0.04805890322	0.04751595501	0.04950311929	0.03155695027	0.02045616835
H	0.01787168832	0.03233049257	0.04894169652	0.0304020136	0.03474903475	0.03454641536	0.03946473605	0.03819365958	0.0381480951	0.03351358944	0.03389686937	0.04418325874	0.03677848969	0.03328938695	0.0368965639	0.02909678864	0.04073672501	0.03712484738	0.04863249991	0.04768687289	0.04663885025	0.04801230726	0.09428453714	0.10967741935
I	0.06334459459	0.10857478577	0.03442386947	0.04406574641	0.02778840025	0.04436630791	0.04128795481	0.03676392535	0.03846976307	0.03901273322	0.026485438	0.03940598113	0.04359919289	0.03866711677	0.0452402319	0.03906630611	0.04542204919	0.04393416984	0.04825181679	0.04797445139	0.0494726722	0.05052946839	0.03285954781	0.02008213464
J	0.01788388072	0.03246074787	0.05114618377	0.05085094021	0.04913482002	0.04886033327	0.04992807219	0.04724472086	0.04779470266	0.04861091324	0.04776264106	0.0490418594	0.04787891861	0.04804581063	0.04636805088	0.04614232104	0.04731942768	0.0473473098	0.0469144316	0.04742487306	0.04987686966	0.04909749909	0.09572743988	0.26701570681
K	0.05056179775	0.10246883119	0.04976921391	0.0489679635	0.04961582707	0.05050362355	0.04995809004	0.05029765692	0.05042106461	0.05159391511	0.04961680668	0.04954392635	0.04986765783	0.04824651317	0.0490029338	0.05011883922	0.04891620177	0.04839405438	0.05077520787	0.04904871185	0.05036684513	0.05233703049	0.03254353827	0.02043580855
L	0.01785789496	0.03277648702	0.04980881321	0.04987816401	0.04948694264	0.04938500614	0.04905479951	0.04749758177	0.0504643471	0.0495005091	0.05056879159	0.04917103882	0.04910799787	0.04814018308	0.05020420361	0.050032265	0.05065400073	0.03932167924	0.04983246174	0.04928161127	0.05131429645	0.05193657471	0.09728289035	0.09336099585
M	0.03746498599	0.10752990547	0.04870976475	0.0504520578	0.04862810769	0.04843742226	0.04919495275	0.0506153023	0.05036249325	0.04973544215	0.0505548971	0.04647155105	0.05110406885	0.05008710185	0.04986609764	0.05119446371	0.04888538935	0.04924754571	0.04934793642	0.0494421352	0.04955243202	0.04059481088	0.03282421797	0.01953351469
N	0.01766831375	0.03323741936	0.05208527878	0.0495823745	0.04990492258	0.04998961385	0.04885514789	0.04857595968	0.04792828917	0.04920216681	0.04884180545	0.04746728684	0.05043767644	0.04848900216	0.04963274411	0.04989365603	0.04872523731	0.0492170834	0.04853743109	0.05027386541	0.04897096856	0.05083847801	0.09988250877	0.04773384764
O	0.06163242643	0.0962787349	0.05083725198	0.04402560557	0.0501415197	0.05075398781	0.05120156729	0.04980276841	0.04818100141	0.05087785741	0.04953206538	0.04919719759	0.05054523917	0.0504564768	0.04768068109	0.05104887061	0.05052172291	0.05058532126	0.04979677006	0.05025562372	0.05007347619	0.04964862578	0.03286799028	0.02046185537
P	0.01871924596	0.05398018449	0.05315867285	0.05438397898	0.05484070835	0.05374209302	0.05391412447	0.05294724154	0.05414014998	0.05487308362	0.0500390381	0.05047592426	0.05344048068	0.05444385713	0.05335499891	0.05263538376	0.05463516301	0.05527703345	0.05542289269	0.05543428224	0.05380932406	0.05425690172	0.05506072874	0.0756302521
Plate information
Plate	Repeat	Barcode	Measured height	Chamber temperature at start	Chamber temperature at end	Humidity at start	Humidity at end	Ambient temperature at start	Ambient temperature at end	Group	Label	ScanX	ScanY	Measinfo	Kinetics	Measurement date
1	1	=""	14.85	23.79	23.77	20.4	20.4	22.72	22.94	1	Lilly FRET(1)	0	0	De=1st Ex=Top Em=Top Wdw=1 (14)	0	16-01-24 10:16:13
Background information
Plate	Label	Result	Signal	Flashes/Time	Meastime	MeasInfo
1	Lilly FRET	0	117	20	00:00:00.000	De=1st Ex=Top Em=Top Wdw=1 (14)
1	Lilly FRET	0	75	5	00:00:00.000	De=2nd Ex=Top Em=Top Wdw=1 (142)
Results for Lilly FRET(1) - channel 1 window 1 (Counts)
	01	02	03	04	05	06	07	08	09	10	11	12	13	14	15	16	17	18	19	20	21	22	23	24
A	260	8209	8363	8341	8253	8213	8572	8744	8643	8450	8629	8189	8217	8315	8553	8729	8463	8506	8356	8281	8232	8490	8679	3098
B	2747	4890	6717	6511	6168	5931	5277	6326	5842	6097	5099	6698	5172	6307	5723	6559	5878	7139	7249	7421	7317	7478	15786	42
C	69	16492	5481	6493	6202	5729	6590	5989	5360	6626	5647	6427	6782	6322	6439	6300	5490	6118	6984	7127	7302	7252	4733	2952
D	2689	4714	6046	6217	5691	5705	4518	6013	5913	4664	5454	4466	8414	6024	6010	5743	7244	5423	7036	7039	7068	7174	14616	48
E	84	15638	5967	6206	6502	6061	5544	7285	5818	5759	5427	5724	6015	5761	5954	5514	5579	5939	7248	7044	7191	7057	4616	2808
F	2602	4786	5642	5180	4063	5611	6991	5779	5590	4926	5580	5154	5875	6466	6584	4916	6189	5829	7043	6997	6992	6972	13482	66
G	91	13848	5779	5497	5060	5258	8005	5774	6259	5923	5775	5234	6197	6544	5861	5654	6038	4684	6819	6847	6738	6959	4485	2922
H	2589	4651	6953	4300	4887	4903	5571	5407	5327	4772	4802	6229	5258	4747	5224	4157	5786	5230	6837	6763	6539	6866	13273	51
I	75	15154	4878	6193	3924	6208	5760	5195	5397	5518	3714	5583	6223	5498	6352	5533	6417	6180	6892	6775	6844	7086	4626	2802
J	2556	4567	7191	7177	6903	6791	6872	6533	6608	6824	6700	6828	6659	6771	6474	6529	6588	6563	6395	6734	6866	6773	13172	51
K	81	14120	7041	6944	6987	7150	7033	7114	7089	7275	7005	6985	7084	6825	6915	7043	6734	6619	6992	6989	7112	7229	4468	2806
L	2544	4599	6956	7021	6911	6922	6874	6629	6988	6952	7068	7029	6923	6805	7056	6978	6932	5412	6737	6812	7100	7111	13140	45
M	107	14913	6837	7126	6795	6815	6893	7095	6905	6937	7038	6445	7031	7073	6964	6939	6581	6702	6709	6780	6737	5509	4425	2628
N	2528	4632	7251	6981	6981	6979	6815	6708	6598	6685	6722	6613	7093	6792	6764	6803	6668	6783	6551	6939	6722	6909	13347	99
O	111	13239	7092	6176	6909	7105	7161	6944	6757	7120	6891	6980	7254	7030	6631	7101	7040	6862	6873	6881	6849	6747	4584	2831
P	2701	7584	7479	7783	7612	7417	7633	7292	7631	7817	6409	6862	7222	7210	7585	7281	7707	7674	7752	7466	7440	7258	7412	54
Plate information
Plate	Repeat	Barcode	Measured height	Chamber temperature at start	Chamber temperature at end	Humidity at start	Humidity at end	Ambient temperature at start	Ambient temperature at end	Group	Label	ScanX	ScanY	Measinfo	Kinetics	Measurement date
1	1	=""	14.85	23.79	23.77	20.4	20.4	22.72	22.94	1	Lilly FRET(1)	0	0	De=2nd Ex=Top Em=Top Wdw=1 (142)	0	16-01-24 10:16:13
Background information
Plate	Label	Result	Signal	Flashes/Time	Meastime	MeasInfo
1	Lilly FRET	0	117	20	00:00:00.000	De=1st Ex=Top Em=Top Wdw=1 (14)
1	Lilly FRET	0	75	5	00:00:00.000	De=2nd Ex=Top Em=Top Wdw=1 (142)
Results for Lilly FRET(1) - channel 2 window 1 (Counts)
	01	02	03	04	05	06	07	08	09	10	11	12	13	14	15	16	17	18	19	20	21	22	23	24
A	8702	146719	147518	146986	148692	145855	145817	147375	146299	147302	146211	143987	143670	145988	145677	145978	145030	144850	141543	144389	143933	144695	143983	145699
B	148298	146558	145104	144646	145798	146098	146087	145881	145543	145168	146354	147753	144638	143381	145030	145360	144740	144474	142848	143846	146215	144582	141370	1218
C	92	142264	144383	144169	144311	144399	144073	144694	145673	144691	144835	144160	143181	143191	143270	144825	145322	144890	142559	144065	143325	142780	143143	143516
D	143198	142126	142613	142334	142474	138983	142191	142204	143081	142751	142716	142556	141289	142370	140588	142516	141059	142729	141682	142004	140912	141405	139161	1261
E	612	137560	142686	141049	141159	140400	140509	139508	139150	139235	138610	141082	136318	141289	139841	141062	139979	138643	140074	139954	139078	137981	138697	139712
F	142406	139564	140414	140600	140110	138054	139413	139734	139979	139281	138812	138437	138787	139664	139022	140505	141022	138813	138973	140203	137444	138549	137819	1149
G	1617	140841	141928	141929	142000	142302	140788	143185	142991	141655	142411	142258	141909	141893	143036	140559	144731	142914	141267	142471	141805	140577	142124	142842
H	144866	143858	142067	141438	140637	141925	141164	141568	139640	142390	141665	140981	142964	142598	141585	142868	142034	140876	140585	141821	140205	143005	140776	465
I	1184	139572	141704	140540	141210	139926	139508	141307	140292	141441	140228	141679	142732	142188	140406	141631	141275	140665	142834	141221	138339	140235	140781	139527
J	142922	140693	140597	141138	140491	138988	137638	138280	138258	140380	140277	139228	139080	140928	139622	141497	139224	138614	136312	141993	137659	137950	137599	191
K	1602	137798	141473	141807	140822	141574	140778	141438	140596	141005	141182	140986	142056	141461	141114	140526	137664	136773	137705	142491	141204	138124	137293	137308
L	142458	140314	139654	140763	139653	140164	140129	139565	138474	140443	139770	142950	140975	141358	140546	139470	136850	137634	135193	138226	138363	136917	135070	482
M	2856	138687	140362	141243	139734	140697	140116	140175	137106	139478	139215	138687	137582	141214	139654	135542	134621	136088	135953	137130	135957	135707	134809	134538
N	143081	139361	139214	140796	139886	139609	139494	138093	137664	135868	137628	139317	140629	140073	136281	136350	136849	137818	134968	138024	137265	135901	133627	2074
O	1801	137507	139504	140282	137790	139989	139859	139430	140242	139943	139122	141878	143515	139328	139071	139102	139346	135652	138021	136920	136779	135895	139467	138355
P	144290	140496	140692	143112	138802	138011	141577	137722	140949	142456	128080	135946	135141	132430	142161	138329	141063	138828	139870	134682	138266	133771	134615	714
Basic assay information
Assay ID:				19143
Assay Started:				16-01-24 10:11:19
Assay Finished:				16-01-24 10:16:20
Assay Exported:				16-01-24 10:16:21
Protocol ID:				100202
Protocol Name:				Lilly FRET_384
Serial#:				="1040204"
Protocol information
Protocol:
Protocol name				Lilly FRET_384
Number of assay repeats				1
Start assay repeat each				N/A
Number of plate repeats				1
Start plate repeat each				N/A
Is label meas. height used				Yes
Height of measurement				Defined in label
Is gripper height used				No
Mode of measurement				By Columns bi-directional
Rotated plate				No
Soft move				No
Protocol notes
Plate type:
Name of the plate type				384 OptiPlate
Number of rows				16
Number of columns				24
Number of the wells in the plate				384
Height of the plate				14.35 mm
Coordinates of corners:
384 OptiPlate + Lilly FRET
12.1 mm x------------------------------------------------------- x 115.6 mm
9 mm 9 mm
12.1 mm x------------------------------------------------------- x 115.6 mm
76.5 mm 76.5 mm
Platemap:
Plate				1
Group				1
	01	02	03	04	05	06	07	08	09	10	11	12	13	14	15	16	17	18	19	20	21	22	23	24
A	-	-	-	-	-	-	-	-	-	-	-	-	-	-	-	-	-	-	-	-	-	-	-	-
B	-	-	-	-	-	-	-	-	-	-	-	-	-	-	-	-	-	-	-	-	-	-	-	-
C	-	-	-	-	-	-	-	-	-	-	-	-	-	-	-	-	-	-	-	-	-	-	-	-
D	-	-	-	-	-	-	-	-	-	-	-	-	-	-	-	-	-	-	-	-	-	-	-	-
E	-	-	-	-	-	-	-	-	-	-	-	-	-	-	-	-	-	-	-	-	-	-	-	-
F	-	-	-	-	-	-	-	-	-	-	-	-	-	-	-	-	-	-	-	-	-	-	-	-
G	-	-	-	-	-	-	-	-	-	-	-	-	-	-	-	-	-	-	-	-	-	-	-	-
H	-	-	-	-	-	-	-	-	-	-	-	-	-	-	-	-	-	-	-	-	-	-	-	-
I	-	-	-	-	-	-	-	-	-	-	-	-	-	-	-	-	-	-	-	-	-	-	-	-
J	-	-	-	-	-	-	-	-	-	-	-	-	-	-	-	-	-	-	-	-	-	-	-	-
K	-	-	-	-	-	-	-	-	-	-	-	-	-	-	-	-	-	-	-	-	-	-	-	-
L	-	-	-	-	-	-	-	-	-	-	-	-	-	-	-	-	-	-	-	-	-	-	-	-
M	-	-	-	-	-	-	-	-	-	-	-	-	-	-	-	-	-	-	-	-	-	-	-	-
N	-	-	-	-	-	-	-	-	-	-	-	-	-	-	-	-	-	-	-	-	-	-	-	-
O	-	-	-	-	-	-	-	-	-	-	-	-	-	-	-	-	-	-	-	-	-	-	-	-
P	-	-	-	-	-	-	-	-	-	-	-	-	-	-	-	-	-	-	-	-	-	-	-	-
- - Undefined
Calculations:
Plate				1
Formula index				Calc 1
Formula name				Label ratio
Formula				Label ratio where X = Lilly FRET(1) channel 1 window 1 Y = Lilly FRET(1) channel 2 window 1
Auto export parameters:
Export format				Plate2
Include basic assay information				Yes
Place assay information at				End of file
Include basic plate information				Yes
Place plate information at				Beginning of plate
Include protocol information				Yes
Protocol info level				Large
Include error and warning information				Yes
Include background information				Yes
Add plate number to the file name				Yes
Each plate to separate file				No
Field separator to use				System
File name format				<DefaultDataFolder>\<Date>\<ProtocolName>_<AssayID>.csv
Operations:
Plate 1
Group 1
Measurement
Label				Lilly FRET(1)
Labels:
Lilly FRET				6000025
Light source				Laser
Top mirror				LANCE/DELFIA Bias
Bottom mirror				N/A
Exc. filter				N/A
Using of excitation filter				Top
Ems. filter				APC 665
Using of emission filter				Top
2nd ems. filter				Europium 615
Using of 2nd emission filter				Top
Measurement height				7.3 mm
Cycle				16600
Delay				30
Number of flashes				20
Number of flashes for 2nd detector				5
Number of sequence windows				1
Total time of windows				500
Excitation light				100%
Reference excitation light				100%
Reference AD gain				4
Reference signal				323509
Last edited				13-06-14 09:17:06
Last edited by				EnVision
Factory preset				No
Filters:
APC 665				205
Filter type				Emission
Description				M665 CWL=665nm BW=7 5nm Tmin=75%
Used with				Luminescence DELFIA - Time-resolved Fluorescence Fluorescence Intensity LANCE - Time-resolved Fluorescence
Last edited				26-02-19 14:51:38
Last edited by				Installation
Factory preset				Yes
Europium 615				203
Filter type				Emission
Description				M615 CWL=615nm BW=8 5nm Tmin=80%
Used with				Luminescence DELFIA - Time-resolved Fluorescence Fluorescence Intensity LANCE - Time-resolved FluorescenceLuminescence Absorbance DELFIA - Time-resolved Fluorescence Fluorescence Intensity LANCE - Time-resolved Fluorescence
Last edited				26-02-19 14:51:38
Last edited by				Installation
Factory preset				Yes
Mirror modules:
LANCE/DELFIA Bias				445
Used by				Top
Dual				No
Bias				Yes
Description				D400
Used with				Luminescence DELFIA - Time-resolved Fluorescence Fluorescence Intensity LANCE - Time-resolved Fluorescence
Last edited				26-02-19 14:51:38
Last edited by				Installation
Factory preset				Yes
Instrument:
Serial number				1040204
Nickname				EnVision
Normalization:
Notifications for plate 1 repeat 1:
WARNING: Plate height defined in the plate editor does not match the actual plate height. Measured height is 14.85 mm. Plate editor height is 14.35 mm. The results may be affected.
Exported with EnVision Workstation version 1.14.3049.528
