## Supplementary material for "Genome-wide arrayed CRISPR activation screen for prion protein modulators": Plate_XLII_B.csv

Plate information
Plate	Repeat	Barcode	Measured height	Chamber temperature at start	Chamber temperature at end	Humidity at start	Humidity at end	Ambient temperature at start	Ambient temperature at end	Formula	Measurement date
1	1	=""	N/A	N/A	N/A	N/A	N/A	N/A	N/A	Calc 1: Label ratio = X / Y where X = Lilly FRET(1) channel 1 window 1 Y = Lilly FRET(1) channel 2 window 1	16-01-24 10:22:01
Background information
Plate	Label	Result	Signal	Flashes/Time	Meastime	MeasInfo
1	Lilly FRET	0	115	20	00:00:00.000	De=1st Ex=Top Em=Top Wdw=1 (14)
1	Lilly FRET	0	75	5	00:00:00.000	De=2nd Ex=Top Em=Top Wdw=1 (142)
Calculated results: Calc 1: Label ratio = X / Y where X = Lilly FRET(1) channel 1 window 1 Y = Lilly FRET(1) channel 2 window 1
	01	02	03	04	05	06	07	08	09	10	11	12	13	14	15	16	17	18	19	20	21	22	23	24
A	0.0307112069	0.05435764475	0.0543770974	0.05373318884	0.05461508575	0.05470476243	0.04833064175	0.05708825167	0.05895908157	0.05828227274	0.05517979422	0.05435019774	0.05611236202	0.05717891331	0.05812353783	0.05722376465	0.05817186067	0.05694541393	0.05881654656	0.0583617366	0.05420132322	0.05784195356	0.06106153124	0.02060461582
B	0.01819493806	0.03328047449	0.04725928855	0.04516614541	0.04279961463	0.04217877289	0.04274177392	0.04425275411	0.04261836124	0.04194479524	0.03448993899	0.04511655808	0.03553171876	0.0417740423	0.04000052667	0.04381752701	0.04209625033	0.04694611936	0.05173618075	0.05196827405	0.05148554139	0.05245218574	0.11257299606	0.08155339806
C	0.14534883721	0.10404681401	0.03840712098	0.04093473118	0.04020209361	0.03859435304	0.04333549906	0.03814785401	0.03373376849	0.04293339522	0.03435119867	0.04014673204	0.04725944485	0.04141798688	0.0415420289	0.04049208747	0.03786861172	0.04040548258	0.05125464484	0.049759241	0.04999543773	0.04961527319	0.03320855054	0.02040901999
D	0.01802551682	0.03236342455	0.04166089582	0.04285954395	0.03984111361	0.04033355308	0.03388315479	0.04208535288	0.04081732414	0.03439402014	0.03806167648	0.03165699549	0.0599746305	0.03988455948	0.0433676687	0.0392430929	0.04943784221	0.03649706802	0.0492063158	0.04935622318	0.04798008136	0.04991184146	0.11090182154	0.11881188119
E	0.10181818182	0.09922040596	0.04076507229	0.04399891975	0.04224689634	0.04289523156	0.03873234428	0.05293410423	0.0410254248	0.04102505985	0.04030900479	0.03934869159	0.04150534414	0.04225594415	0.04185770383	0.03924851718	0.03977647919	0.04196653826	0.05063963619	0.04890980748	0.05184611745	0.05110844084	0.03415065101	0.02064278409
F	0.01863310708	0.03343226071	0.04100862081	0.03920528114	0.03154962471	0.04032631335	0.03631241084	0.04144955674	0.03787016964	0.03544689733	0.03982379607	0.03785648968	0.04447732672	0.04380603974	0.04478649454	0.03487478982	0.04432871379	0.0414075263	0.05223312979	0.05031360589	0.0512368504	0.05271669985	0.10069163551	0.03407053198
G	0.06196581197	0.09745086283	0.04097908654	0.0379434469	0.03467229843	0.03666626548	0.05881974387	0.04279600571	0.04422720783	0.04174081077	0.03868915929	0.03546404588	0.04392241259	0.04552852373	0.03972921984	0.04200524017	0.04371707681	0.03211874504	0.04942236811	0.05041322314	0.05045510333	0.0535463059	0.03263197862	0.02084766132
H	0.01819956484	0.03219942344	0.04805934248	0.03134221118	0.03531580613	0.03430160046	0.04085334731	0.03906901136	0.03856895223	0.03369168217	0.03430158112	0.04352119777	0.03992262789	0.03297443734	0.03752649383	0.02816591635	0.04137897736	0.03784324764	0.04943859649	0.04906940961	0.05060995599	0.04873584178	0.09708994143	0.11134020619
I	0.09603072983	0.09999574607	0.03324122859	0.04409827496	0.02938809941	0.04519183173	0.0401139314	0.03540417399	0.03946950335	0.03821027894	0.02491304072	0.03943440473	0.04429768609	0.04013885121	0.04710645724	0.041453391	0.04647598504	0.04454140469	0.05092529964	0.04990497642	0.04951013231	0.04920301954	0.03432384193	0.02033577846
J	0.01842289001	0.03336971447	0.04992660965	0.04933279985	0.04853641115	0.04925133202	0.0477940397	0.04959421003	0.04899101095	0.05188930975	0.04834141255	0.04705421859	0.04963345329	0.04779290211	0.05023170623	0.04815339208	0.05041302673	0.05003276653	0.05137144687	0.04953582312	0.04886555781	0.05008154973	0.10030221114	0.08269525268
K	0.06207482993	0.10050128201	0.05099792231	0.04892557541	0.0477066281	0.05074978578	0.05043371813	0.04793384961	0.04878323887	0.04730698341	0.0497694041	0.04847315483	0.05001611615	0.04921015924	0.04830612159	0.04868037252	0.04999681278	0.0474973887	0.04968051346	0.04884543856	0.04958211704	0.05045664356	0.03248720948	0.02242939363
L	0.01901853931	0.03253041618	0.05065475941	0.04908223611	0.04579020959	0.04823869704	0.04899558331	0.04785402393	0.049655211	0.04964433063	0.05007695887	0.04909645189	0.05053951405	0.04854931357	0.04885539001	0.04874519399	0.04836297508	0.04924880652	0.04784968447	0.04915339457	0.05001029895	0.05142189881	0.10211175994	0.0256220744
M	0.08743718593	0.09435773278	0.04963508797	0.04824796702	0.04785016924	0.04739583333	0.0494671296	0.04827814523	0.04942560018	0.04883337227	0.04964876256	0.0495309031	0.05024351633	0.04823502357	0.04776211221	0.04959604869	0.04851695654	0.04853027927	0.05000180956	0.04777259289	0.05195869765	0.05043596828	0.03332015384	0.02020494905
N	0.01803250165	0.03178771188	0.04887411538	0.04692812131	0.04771971784	0.04745415741	0.04672436896	0.04674361444	0.04817241881	0.04549013175	0.04758722096	0.04519024929	0.04830775358	0.04611468893	0.04803027222	0.04726515195	0.04811464768	0.04747122734	0.04709307051	0.04712169234	0.04809649949	0.04903111941	0.09778357236	0.02292526364
O	0.05833861763	0.09042636375	0.04615221239	0.04838686784	0.04761803818	0.0477508799	0.04983591489	0.0468321151	0.04843994665	0.04803699509	0.04775260275	0.04706485036	0.04743495292	0.04910664866	0.04971789204	0.04885200987	0.04880696482	0.0495927116	0.04967887341	0.04996068424	0.04803787901	0.0488024544	0.03140585865	0.02037355088
P	0.01785282975	0.05512447346	0.05553017758	0.05453362132	0.05438710275	0.0515970516	0.0517751271	0.05140047464	0.05199495529	0.05450217638	0.05122006277	0.05261148785	0.05047034345	0.05318174309	0.05151541543	0.0542987747	0.05346478955	0.05570297594	0.05319516916	0.05563190917	0.05341246291	0.05533680002	0.05597951493	0.04038461538
Plate information
Plate	Repeat	Barcode	Measured height	Chamber temperature at start	Chamber temperature at end	Humidity at start	Humidity at end	Ambient temperature at start	Ambient temperature at end	Group	Label	ScanX	ScanY	Measinfo	Kinetics	Measurement date
1	1	=""	14.8	23.75	23.77	20.3	20.7	22.92	22.65	1	Lilly FRET(1)	0	0	De=1st Ex=Top Em=Top Wdw=1 (14)	0	16-01-24 10:22:01
Background information
Plate	Label	Result	Signal	Flashes/Time	Meastime	MeasInfo
1	Lilly FRET	0	115	20	00:00:00.000	De=1st Ex=Top Em=Top Wdw=1 (14)
1	Lilly FRET	0	75	5	00:00:00.000	De=2nd Ex=Top Em=Top Wdw=1 (142)
Results for Lilly FRET(1) - channel 1 window 1 (Counts)
	01	02	03	04	05	06	07	08	09	10	11	12	13	14	15	16	17	18	19	20	21	22	23	24
A	114	7883	7875	7735	7872	7873	6973	8304	8520	8361	7889	7971	8174	8201	8323	8265	8370	8158	8423	8356	7709	8288	8710	2956
B	2698	4848	6931	6542	6175	6064	6187	6387	6150	6045	4969	6468	5088	6014	6076	6351	5949	6797	7481	7476	7266	7402	15923	42
C	75	14740	5592	5849	5753	5510	6203	5524	4858	6105	4889	5691	6715	5864	5930	5816	5441	5660	7145	6965	7123	7022	4746	2917
D	2642	4667	6016	6120	5667	5751	4852	6052	5845	4905	5422	4419	8416	5680	6189	5531	7097	5197	7015	7015	6841	7077	15367	48
E	84	13809	5746	6191	5928	6001	5446	7837	5838	5792	5651	5505	5821	5895	5852	5532	5602	5872	7149	6900	7233	7103	4716	2846
F	2671	4720	5832	5541	4485	5576	5091	5807	5293	4976	5596	5299	6703	6107	6314	5040	6103	5779	7348	6995	7150	7334	13816	57
G	87	13491	5945	5397	4876	5179	8226	6060	6257	6005	5596	5355	6286	6490	5728	6012	6216	4529	6986	7076	7112	7536	4555	3001
H	2685	4747	6913	4493	5134	4923	5923	5672	5607	4889	4929	6302	5779	4747	5347	4098	5999	5445	7045	6984	7256	6949	13609	54
I	75	14104	4776	6327	4529	6482	5732	5113	5714	5463	3531	5667	6285	5770	6748	6163	6550	6319	7529	7090	7095	6896	4923	2861
J	2665	4739	7075	7028	6863	7016	6763	7058	6987	7973	6861	6732	7048	6794	7295	6836	7000	7253	7220	6990	6907	7001	13840	54
K	73	13954	7290	6917	6796	7107	7663	6852	6920	6699	7090	6959	7138	6950	6870	6926	7059	6730	6982	6750	6947	7149	4610	3106
L	2778	4639	7249	7038	6517	6821	6778	6740	7100	6979	6995	6909	7199	6956	6968	6973	6888	7015	6718	6941	7041	7222	14129	104
M	87	13173	7039	6835	6842	6643	6967	6854	6901	6689	6891	6916	7046	6712	6677	7029	6960	6746	6908	6593	7226	7028	4635	2857
N	2591	4467	6837	6598	6704	6537	6451	6504	6616	6101	6408	6544	6550	6287	6613	6557	6745	6484	6374	6393	6591	6723	13200	100
O	92	12721	6519	6818	6739	6675	6940	6484	6682	6617	6504	6523	6503	6654	6838	6847	6789	6837	6745	6735	6483	6665	4326	2847
P	2587	7708	7780	7625	7631	7140	7353	7234	7256	7350	7034	7029	6889	7082	7098	7436	7413	7620	7228	7448	7236	7364	7739	63
Plate information
Plate	Repeat	Barcode	Measured height	Chamber temperature at start	Chamber temperature at end	Humidity at start	Humidity at end	Ambient temperature at start	Ambient temperature at end	Group	Label	ScanX	ScanY	Measinfo	Kinetics	Measurement date
1	1	=""	14.8	23.75	23.77	20.3	20.7	22.92	22.65	1	Lilly FRET(1)	0	0	De=2nd Ex=Top Em=Top Wdw=1 (142)	0	16-01-24 10:22:01
Background information
Plate	Label	Result	Signal	Flashes/Time	Meastime	MeasInfo
1	Lilly FRET	0	115	20	00:00:00.000	De=1st Ex=Top Em=Top Wdw=1 (14)
1	Lilly FRET	0	75	5	00:00:00.000	De=2nd Ex=Top Em=Top Wdw=1 (142)
Results for Lilly FRET(1) - channel 2 window 1 (Counts)
	01	02	03	04	05	06	07	08	09	10	11	12	13	14	15	16	17	18	19	20	21	22	23	24
A	3712	145021	144822	143952	144136	143918	144277	145459	144507	143457	142969	146660	145672	143427	143195	144433	143884	143260	143208	143176	142229	143287	142643	143463
B	148283	145671	146659	144843	144277	143769	144753	144330	144304	144118	144071	143362	143196	143965	151898	144942	141319	144783	144599	143857	141127	141119	141446	515
C	516	141667	145598	142886	143102	142767	143139	144805	144010	142197	142324	141755	142088	141581	142747	143633	143681	140080	139402	139974	142473	141529	142915	142927
D	146570	144206	144404	142792	142240	142586	143198	143803	143199	142612	142453	139590	140326	142411	142710	140942	143554	142395	142563	142130	142580	141790	138564	404
E	825	139175	140954	140708	140318	139899	140606	148052	142302	141182	140192	139903	140247	139507	139807	140948	140837	139921	141174	141076	139509	138979	138094	137869
F	143347	141181	142214	141333	142157	138272	140200	140098	139767	140379	140519	139976	150706	139410	140980	144517	137676	139564	140677	139028	139548	139121	137211	1673
G	1404	138439	145074	142238	140631	141247	139851	141602	141474	143864	144640	150998	143116	142548	144176	143125	142187	141008	141353	140360	140957	140738	139587	143949
H	147531	147425	143843	143353	145374	143521	144982	145179	145376	145110	143696	144803	144755	143960	142486	145495	144977	143883	142500	142329	143371	142585	140169	485
I	781	141046	143677	143475	154110	143433	142893	144418	144770	142972	141733	143707	141881	143751	143250	148673	140933	141868	147844	142070	143304	140154	143428	140688
J	144657	142015	141708	142461	141399	142453	141503	142315	142618	153654	141928	143069	142001	142155	145227	141963	138853	144965	140545	141110	141347	139792	137983	653
K	1176	138844	142947	141378	142454	140040	151942	142947	141852	141607	142457	143564	142714	141231	142218	142275	141189	141692	140538	138191	140111	141686	141902	138479
L	146068	142605	143106	143392	142323	141401	138339	140845	142986	140580	139685	140723	142443	143277	142625	143050	142423	142440	140398	141211	140791	140446	138368	4059
M	995	139607	141815	141664	142988	140160	140841	141969	139624	136976	138795	139630	140237	139152	139797	141725	143455	139006	138155	138008	139072	139345	139105	141401
N	143685	140526	139890	140598	140487	137754	138065	139142	137340	134117	134658	144810	135589	136334	137684	138728	140186	136588	135349	135670	137037	137117	134992	4362
O	1577	140678	141250	140906	141522	139788	139257	138452	137944	137748	136202	138596	137093	135501	137536	140158	139099	137863	135772	134806	134956	136571	137745	139740
P	144907	139829	140104	139822	140309	138380	142018	140738	139552	134857	137329	133602	136496	133166	137784	136946	138652	136797	135877	133880	135474	133076	138247	1560
Basic assay information
Assay ID:				19144
Assay Started:				16-01-24 10:17:08
Assay Finished:				16-01-24 10:22:08
Assay Exported:				16-01-24 10:22:09
Protocol ID:				100202
Protocol Name:				Lilly FRET_384
Serial#:				="1040204"
Protocol information
Protocol:
Protocol name				Lilly FRET_384
Number of assay repeats				1
Start assay repeat each				N/A
Number of plate repeats				1
Start plate repeat each				N/A
Is label meas. height used				Yes
Height of measurement				Defined in label
Is gripper height used				No
Mode of measurement				By Columns bi-directional
Rotated plate				No
Soft move				No
Protocol notes
Plate type:
Name of the plate type				384 OptiPlate
Number of rows				16
Number of columns				24
Number of the wells in the plate				384
Height of the plate				14.35 mm
Coordinates of corners:
384 OptiPlate + Lilly FRET
12.1 mm x------------------------------------------------------- x 115.6 mm
9 mm 9 mm
12.1 mm x------------------------------------------------------- x 115.6 mm
76.5 mm 76.5 mm
Platemap:
Plate				1
Group				1
	01	02	03	04	05	06	07	08	09	10	11	12	13	14	15	16	17	18	19	20	21	22	23	24
A	-	-	-	-	-	-	-	-	-	-	-	-	-	-	-	-	-	-	-	-	-	-	-	-
B	-	-	-	-	-	-	-	-	-	-	-	-	-	-	-	-	-	-	-	-	-	-	-	-
C	-	-	-	-	-	-	-	-	-	-	-	-	-	-	-	-	-	-	-	-	-	-	-	-
D	-	-	-	-	-	-	-	-	-	-	-	-	-	-	-	-	-	-	-	-	-	-	-	-
E	-	-	-	-	-	-	-	-	-	-	-	-	-	-	-	-	-	-	-	-	-	-	-	-
F	-	-	-	-	-	-	-	-	-	-	-	-	-	-	-	-	-	-	-	-	-	-	-	-
G	-	-	-	-	-	-	-	-	-	-	-	-	-	-	-	-	-	-	-	-	-	-	-	-
H	-	-	-	-	-	-	-	-	-	-	-	-	-	-	-	-	-	-	-	-	-	-	-	-
I	-	-	-	-	-	-	-	-	-	-	-	-	-	-	-	-	-	-	-	-	-	-	-	-
J	-	-	-	-	-	-	-	-	-	-	-	-	-	-	-	-	-	-	-	-	-	-	-	-
K	-	-	-	-	-	-	-	-	-	-	-	-	-	-	-	-	-	-	-	-	-	-	-	-
L	-	-	-	-	-	-	-	-	-	-	-	-	-	-	-	-	-	-	-	-	-	-	-	-
M	-	-	-	-	-	-	-	-	-	-	-	-	-	-	-	-	-	-	-	-	-	-	-	-
N	-	-	-	-	-	-	-	-	-	-	-	-	-	-	-	-	-	-	-	-	-	-	-	-
O	-	-	-	-	-	-	-	-	-	-	-	-	-	-	-	-	-	-	-	-	-	-	-	-
P	-	-	-	-	-	-	-	-	-	-	-	-	-	-	-	-	-	-	-	-	-	-	-	-
- - Undefined
Calculations:
Plate				1
Formula index				Calc 1
Formula name				Label ratio
Formula				Label ratio where X = Lilly FRET(1) channel 1 window 1 Y = Lilly FRET(1) channel 2 window 1
Auto export parameters:
Export format				Plate2
Include basic assay information				Yes
Place assay information at				End of file
Include basic plate information				Yes
Place plate information at				Beginning of plate
Include protocol information				Yes
Protocol info level				Large
Include error and warning information				Yes
Include background information				Yes
Add plate number to the file name				Yes
Each plate to separate file				No
Field separator to use				System
File name format				<DefaultDataFolder>\<Date>\<ProtocolName>_<AssayID>.csv
Operations:
Plate 1
Group 1
Measurement
Label				Lilly FRET(1)
Labels:
Lilly FRET				6000025
Light source				Laser
Top mirror				LANCE/DELFIA Bias
Bottom mirror				N/A
Exc. filter				N/A
Using of excitation filter				Top
Ems. filter				APC 665
Using of emission filter				Top
2nd ems. filter				Europium 615
Using of 2nd emission filter				Top
Measurement height				7.3 mm
Cycle				16600
Delay				30
Number of flashes				20
Number of flashes for 2nd detector				5
Number of sequence windows				1
Total time of windows				500
Excitation light				100%
Reference excitation light				100%
Reference AD gain				4
Reference signal				323509
Last edited				13-06-14 09:17:06
Last edited by				EnVision
Factory preset				No
Filters:
APC 665				205
Filter type				Emission
Description				M665 CWL=665nm BW=7 5nm Tmin=75%
Used with				Luminescence DELFIA - Time-resolved Fluorescence Fluorescence Intensity LANCE - Time-resolved Fluorescence
Last edited				26-02-19 14:51:38
Last edited by				Installation
Factory preset				Yes
Europium 615				203
Filter type				Emission
Description				M615 CWL=615nm BW=8 5nm Tmin=80%
Used with				Luminescence DELFIA - Time-resolved Fluorescence Fluorescence Intensity LANCE - Time-resolved FluorescenceLuminescence Absorbance DELFIA - Time-resolved Fluorescence Fluorescence Intensity LANCE - Time-resolved Fluorescence
Last edited				26-02-19 14:51:38
Last edited by				Installation
Factory preset				Yes
Mirror modules:
LANCE/DELFIA Bias				445
Used by				Top
Dual				No
Bias				Yes
Description				D400
Used with				Luminescence DELFIA - Time-resolved Fluorescence Fluorescence Intensity LANCE - Time-resolved Fluorescence
Last edited				26-02-19 14:51:38
Last edited by				Installation
Factory preset				Yes
Instrument:
Serial number				1040204
Nickname				EnVision
Normalization:
Exported with EnVision Workstation version 1.14.3049.528
