## Supplementary material for "Genome-wide arrayed CRISPR activation screen for prion protein modulators": Plate_XLIII_A.csv

Plate information
Plate	Repeat	Barcode	Measured height	Chamber temperature at start	Chamber temperature at end	Humidity at start	Humidity at end	Ambient temperature at start	Ambient temperature at end	Formula	Measurement date
1	1	=""	N/A	N/A	N/A	N/A	N/A	N/A	N/A	Calc 1: Label ratio = X / Y where X = Lilly FRET(1) channel 1 window 1 Y = Lilly FRET(1) channel 2 window 1	17-01-24 12:15:37
Background information
Plate	Label	Result	Signal	Flashes/Time	Meastime	MeasInfo
1	Lilly FRET	0	71	20	00:00:00.000	De=1st Ex=Top Em=Top Wdw=1 (14)
1	Lilly FRET	0	55	5	00:00:00.000	De=2nd Ex=Top Em=Top Wdw=1 (142)
Calculated results: Calc 1: Label ratio = X / Y where X = Lilly FRET(1) channel 1 window 1 Y = Lilly FRET(1) channel 2 window 1
	01	02	03	04	05	06	07	08	09	10	11	12	13	14	15	16	17	18	19	20	21	22	23	24
A	0.02731771693	0.05034818801	0.03516298519	0.04557484903	0.06072473309	0.04392640531	0.04632984434	0.06168264599	0.0431578221	0.04808894688	0.04858551077	0.04440183524	0.06216608022	0.04697769854	0.04686098655	0.04268057817	0.04569894319	0.0460610256	0.04565675486	0.04372529477	0.04140815422	0.04561432473	0.03610769422	0.0211184299
B	0.01915217727	0.04280147662	0.04768400993	0.03690363437	0.03505540185	0.03562798616	0.04480352803	0.04372506904	0.0408170465	0.03290786629	0.03066377068	0.03789387778	0.10239818622	0.03597794922	0.04316075078	0.04281963932	0.04330108029	0.04202035004	0.03690654638	0.04225675253	0.04778126214	0.03231853991	0.04212756267	0.15000
C	0.02801120448	0.04178368095	0.03826404661	0.04306122878	0.08695500572	0.03744690908	0.04286454913	0.04104970455	0.04717382956	0.04120825962	0.04054802104	0.04531011431	0.03496048607	0.04388366185	0.04243237014	0.02969168202	0.0487917162	0.04675115033	0.03645039754	0.02914212901	0.03742388922	0.04945192348	0.04203821656	0.02051374895
D	0.01849582019	0.03818465245	0.03747926323	0.03205257255	0.03455201764	0.03963186778	0.0383758443	0.04213864328	0.03558141547	0.03737486096	0.03433949287	0.04263322007	0.09912546927	0.028738076	0.04200978379	0.04328703375	0.03443493367	0.03891891892	0.04389023224	0.04187607051	0.03445056616	0.04724864777	0.03470321572	0.13225058005
E	0.0329305136	0.04252882669	0.04031298683	0.03867732909	0.08579301724	0.03708149927	0.047541402	0.02621602	0.03392685454	0.03594097285	0.03453531891	0.04287511307	0.03432307273	0.03450555452	0.04182399281	0.04433437158	0.0440327551	0.0361677074	0.0368114483	0.03724711935	0.02963127276	0.03927026247	0.04135302455	0.02101528981
F	0.01816447588	0.04126789955	0.02940986732	0.03922239325	0.03430514648	0.04270975194	0.03902015263	0.03974931944	0.03605457066	0.04079954411	0.04071521512	0.03064720947	0.08497871537	0.04846224858	0.03463323912	0.04630866116	0.04131425786	0.04213335635	0.03665251018	0.0354388189	0.03964105245	0.04254776513	0.03273535113	0.05904059041
G	0.04151696607	0.02979758552	0.04395419451	0.04156650081	0.08484689761	0.03648472058	0.03042640565	0.0372847649	0.03915074854	0.04115174087	0.04949385994	0.03849435593	0.03200456611	0.03806493135	0.03672044986	0.04047793568	0.03297302588	0.0419636512	0.03712673789	0.03520097784	0.04225431929	0.04231038953	0.03414189568	0.02125215393
H	0.01796547218	0.03824636068	0.03916289577	0.04072762168	0.03524120727	0.04054283291	0.03256487202	0.02895735917	0.03750089715	0.04448304979	0.04055251831	0.04853731302	0.08556955486	0.03907674487	0.04150427008	0.03740408749	0.0443812515	0.04040313147	0.04415243287	0.03698753159	0.02959489421	0.03526008678	0.03497158426	0.03531720078
I	0.05020920502	0.04838925466	0.03620508703	0.02868275181	0.087764832	0.03002046206	0.03848572418	0.03255371363	0.04001696833	0.04062071475	0.03641841835	0.04140792534	0.03321709113	0.04226263258	0.02660810428	0.0370816764	0.04271877392	0.03296434512	0.02661123539	0.03966614737	0.0385270859	0.03678977172	0.03205977463	0.02136410293
J	0.01812309977	0.0433653522	0.03856319163	0.03255259457	0.03352693282	0.03297603258	0.03977305663	0.04565711227	0.02920915445	0.03452670853	0.03960715669	0.04834337243	0.07921988517	0.04509556211	0.02282416962	0.04421598605	0.03404704657	0.02863201056	0.03488963192	0.0337487608	0.04378093612	0.03067686788	0.03869572184	0.03680981595
K	0.03196690485	0.03445725161	0.03925301617	0.04933499406	0.08677475643	0.03724007157	0.03683792182	0.03203975663	0.03919166305	0.03760945741	0.03748609887	0.04406638945	0.03295712038	0.03767166157	0.04640416192	0.0379719764	0.04522167701	0.04241844818	0.04837719799	0.05311819898	0.03831984452	0.0404814804	0.04338036072	0.02081267137
L	0.01819813074	0.04555398276	0.03496700612	0.04370561929	0.03364171573	0.0358011162	0.04415257993	0.03708662376	0.03493556202	0.03882630187	0.03610982257	0.03533833514	0.09425477306	0.02386803941	0.03933249463	0.04842554259	0.03726636606	0.03764675489	0.04107747959	0.0305007772	0.04084651021	0.03837189885	0.0427711066	0.04339739616
M	0.0391600454	0.04508375144	0.03701494682	0.03202643361	0.08302186061	0.04766172103	0.04266254179	0.0395553768	0.03951951776	0.04516449701	0.0322264277	0.04413947122	0.03434085114	0.04109401166	0.03982116715	0.03635614716	0.04131274131	0.04234433922	0.02796374535	0.03337791475	0.03508822783	0.0404310687	0.03007322566	0.02038078754
N	0.01812584536	0.03792777737	0.04038202165	0.04547258051	0.03545595032	0.03626739284	0.02428624263	0.0284728151	0.03821390421	0.04208587426	0.03932251915	0.03617982925	0.08807358458	0.03537671359	0.04102236232	0.04501873646	0.03067480206	0.04096847796	0.03424811241	0.04090382387	0.03688557453	0.03048222663	0.03957112452	0.06133828996
O	0.02739726027	0.03122102676	0.03951902267	0.02812190199	0.08716070186	0.03285967391	0.03052235915	0.04293096499	0.03131439453	0.03810385097	0.0380863547	0.03529982036	0.0346786034	0.03053241027	0.0323141196	0.04062876657	0.03846265368	0.03429609368	0.03859508738	0.04374195127	0.04256442525	0.03505356808	0.0517687536	0.02086687659
P	0.0184314679	0.04307835768	0.04401736768	0.03751412429	0.05713364386	0.04069310468	0.04111344463	0.04958474227	0.03043770274	0.0551206643	0.0386837478	0.03707128204	0.05610848907	0.04151894347	0.04059350109	0.03563173149	0.04484101886	0.03931715398	0.03444036199	0.03273891043	0.03966861804	0.04675969952	0.04688142267	0.03377686796
Plate information
Plate	Repeat	Barcode	Measured height	Chamber temperature at start	Chamber temperature at end	Humidity at start	Humidity at end	Ambient temperature at start	Ambient temperature at end	Group	Label	ScanX	ScanY	Measinfo	Kinetics	Measurement date
1	1	=""	14.96	24.63	24.55	27	27.7	23.31	23.23	1	Lilly FRET(1)	0	0	De=1st Ex=Top Em=Top Wdw=1 (14)	0	17-01-24 12:15:37
Background information
Plate	Label	Result	Signal	Flashes/Time	Meastime	MeasInfo
1	Lilly FRET	0	71	20	00:00:00.000	De=1st Ex=Top Em=Top Wdw=1 (14)
1	Lilly FRET	0	55	5	00:00:00.000	De=2nd Ex=Top Em=Top Wdw=1 (142)
Results for Lilly FRET(1) - channel 1 window 1 (Counts)
	01	02	03	04	05	06	07	08	09	10	11	12	13	14	15	16	17	18	19	20	21	22	23	24
A	414	7512	5180	6664	8947	6482	6905	9155	6254	7076	7196	6484	9134	6983	6897	6316	6655	6787	6630	6449	5980	6631	5225	3142
B	2854	6261	6781	5338	5043	5190	6563	6270	5785	4749	4433	5479	14543	5195	6188	6247	6301	6079	5269	6078	6887	4689	6105	51
C	160	5996	5425	6146	12469	5387	6201	5905	6756	5963	5860	6588	5052	6236	6075	4271	7101	6777	5263	4231	5378	7119	6006	2946
D	2686	5389	5264	4458	4920	5568	5460	5900	4935	5208	4893	6098	13783	4055	5831	6102	4916	5508	6244	5941	4871	6700	4907	57
E	109	5905	5693	5446	12080	5282	6706	3575	4552	4932	4826	6067	4788	4802	5771	6149	6087	5068	5119	5227	4141	5446	5631	2885
F	2609	5735	4103	5504	4822	5990	5435	5461	4942	5656	5695	4320	11698	6667	4730	6346	5764	5857	5066	4976	5460	5839	4509	48
G	104	4275	6268	5948	11987	5221	4327	5212	5497	5834	7158	5504	4598	5323	5198	5688	4716	5964	5258	5011	5965	5973	4870	3034
H	2612	5428	5513	5772	5015	5736	4612	3951	5225	6427	5719	6947	11926	5465	5793	5216	6274	5837	6253	5313	4178	4949	4929	54
I	84	6872	5140	4093	12444	4240	5447	4550	5660	5806	5137	5928	4715	5945	3756	5138	6082	4717	3783	5627	5403	5191	4501	3018
J	2587	6045	5384	4560	4670	4550	5489	6311	4079	4849	5521	6830	10817	6104	3196	6189	4772	4078	4873	4766	6050	4190	5313	60
K	85	4798	5505	6892	11935	5224	5098	4455	5502	5227	5191	6157	4567	5116	6226	5149	6276	5901	6779	7371	5284	5539	5876	2854
L	2576	6372	4838	6118	4640	4933	6078	5180	4874	5404	4982	4955	12890	3234	5315	6562	5182	5246	5746	4258	5634	5285	5788	70
M	138	6317	5151	4478	11306	6595	5985	5409	5389	6179	4436	6127	4673	5693	5549	5031	5671	5884	3872	4592	4842	5500	4033	2826
N	2573	5220	5539	6991	4887	4981	3349	3902	5223	5735	5384	4971	11902	4787	5518	6151	4223	5638	4731	5648	5060	4165	5429	66
O	110	4344	5551	3943	11897	4581	4255	5965	4407	5351	5349	4952	4842	4203	4463	5663	5306	4777	5402	6080	5885	4862	7102	2929
P	2729	6098	6255	5312	7973	5695	5775	6848	4260	7647	5390	5132	7977	5750	5759	4979	6239	5364	4818	4542	5631	6343	6501	66
Plate information
Plate	Repeat	Barcode	Measured height	Chamber temperature at start	Chamber temperature at end	Humidity at start	Humidity at end	Ambient temperature at start	Ambient temperature at end	Group	Label	ScanX	ScanY	Measinfo	Kinetics	Measurement date
1	1	=""	14.96	24.63	24.55	27	27.7	23.31	23.23	1	Lilly FRET(1)	0	0	De=2nd Ex=Top Em=Top Wdw=1 (142)	0	17-01-24 12:15:37
Background information
Plate	Label	Result	Signal	Flashes/Time	Meastime	MeasInfo
1	Lilly FRET	0	71	20	00:00:00.000	De=1st Ex=Top Em=Top Wdw=1 (14)
1	Lilly FRET	0	55	5	00:00:00.000	De=2nd Ex=Top Em=Top Wdw=1 (142)
Results for Lilly FRET(1) - channel 2 window 1 (Counts)
	01	02	03	04	05	06	07	08	09	10	11	12	13	14	15	16	17	18	19	20	21	22	23	24
A	15155	149201	147314	146221	147337	147565	149040	148421	144910	147144	148110	146030	146929	148645	147180	147983	145627	147348	145214	147489	144416	145371	144706	148780
B	149017	146280	142207	144647	143858	145672	146484	143396	141730	144312	144568	144588	142024	144394	143371	145891	145516	144668	142766	143835	144136	145087	144917	340
C	5712	143501	141778	142727	143396	143857	144665	143850	143215	144704	144520	145398	144506	142103	143169	143845	145537	144959	144388	145185	143705	143958	142870	143611
D	145222	141130	140451	139084	142394	140493	142277	140014	138696	139345	142489	143034	139046	141102	138801	140966	142762	141525	142264	141871	141391	141803	141399	431
E	3310	138847	141220	140806	140804	142443	141056	136367	134171	137225	139741	141504	139498	139166	137983	138696	138238	140125	139060	140333	139751	138680	136169	137281
F	143632	138970	139511	140328	140562	140249	139287	137386	137070	138629	139874	140959	137658	137571	136574	137037	139516	139011	138217	140411	137736	137234	137741	813
G	2505	143468	142603	143096	141278	143101	142212	139789	140406	141768	144624	142982	143667	139840	141556	140521	143026	142123	141623	142354	141169	141171	142640	142762
H	145390	141922	140771	141722	142305	141480	141625	136442	139330	144482	141027	143127	139372	139853	139576	139450	141366	144469	141623	143643	141173	140357	140943	1529
I	1673	142015	141969	142699	141788	141237	141533	139769	141440	142932	141055	143161	141945	140668	141160	138559	142373	143094	142158	141859	140239	141099	140394	141265
J	142746	139397	139615	140081	139291	137979	138008	138226	139648	140442	139394	141281	136544	135357	140027	139972	140159	142428	139669	141220	138188	136585	137302	1630
K	2659	139245	140244	139698	137540	140279	138390	139046	140387	138981	138478	139721	138574	135805	134169	135600	138783	139114	140128	138766	137892	136828	135453	137128
L	141553	139878	138359	139982	137924	137789	137659	139673	139514	139184	137968	140216	136757	135495	135130	135507	139053	139348	139882	139603	137931	137731	135325	1613
M	3524	140117	139160	139822	136181	138371	140287	136745	136363	136811	137651	138810	136077	138536	139348	138381	137270	138956	138465	137576	137995	136034	134106	138660
N	141952	137630	137165	153741	137833	137341	137897	137043	136678	136269	136919	137397	135137	135315	134512	136632	137670	137618	138139	138080	137181	136637	137196	1076
O	4015	139137	140464	140211	136495	139411	139406	138944	140734	140432	140444	140284	139625	137657	138113	139384	137952	139287	139966	138997	138261	138702	137187	140366
P	148062	141556	142103	141600	139550	139950	140465	138107	139958	138732	139335	138436	142171	138491	141870	139735	139136	136429	139894	138734	141951	135651	138669	1954
Basic assay information
Assay ID:				19145
Assay Started:				17-01-24 12:09:42
Assay Finished:				17-01-24 12:15:45
Assay Exported:				17-01-24 12:15:45
Protocol ID:				100202
Protocol Name:				Lilly FRET_384
Serial#:				="1040204"
Protocol information
Protocol:
Protocol name				Lilly FRET_384
Number of assay repeats				1
Start assay repeat each				N/A
Number of plate repeats				1
Start plate repeat each				N/A
Is label meas. height used				Yes
Height of measurement				Defined in label
Is gripper height used				No
Mode of measurement				By Columns bi-directional
Rotated plate				No
Soft move				No
Protocol notes
Plate type:
Name of the plate type				384 OptiPlate
Number of rows				16
Number of columns				24
Number of the wells in the plate				384
Height of the plate				14.35 mm
Coordinates of corners:
384 OptiPlate + Lilly FRET
12.1 mm x------------------------------------------------------- x 115.6 mm
9 mm 9 mm
12.1 mm x------------------------------------------------------- x 115.6 mm
76.5 mm 76.5 mm
Platemap:
Plate				1
Group				1
	01	02	03	04	05	06	07	08	09	10	11	12	13	14	15	16	17	18	19	20	21	22	23	24
A	-	-	-	-	-	-	-	-	-	-	-	-	-	-	-	-	-	-	-	-	-	-	-	-
B	-	-	-	-	-	-	-	-	-	-	-	-	-	-	-	-	-	-	-	-	-	-	-	-
C	-	-	-	-	-	-	-	-	-	-	-	-	-	-	-	-	-	-	-	-	-	-	-	-
D	-	-	-	-	-	-	-	-	-	-	-	-	-	-	-	-	-	-	-	-	-	-	-	-
E	-	-	-	-	-	-	-	-	-	-	-	-	-	-	-	-	-	-	-	-	-	-	-	-
F	-	-	-	-	-	-	-	-	-	-	-	-	-	-	-	-	-	-	-	-	-	-	-	-
G	-	-	-	-	-	-	-	-	-	-	-	-	-	-	-	-	-	-	-	-	-	-	-	-
H	-	-	-	-	-	-	-	-	-	-	-	-	-	-	-	-	-	-	-	-	-	-	-	-
I	-	-	-	-	-	-	-	-	-	-	-	-	-	-	-	-	-	-	-	-	-	-	-	-
J	-	-	-	-	-	-	-	-	-	-	-	-	-	-	-	-	-	-	-	-	-	-	-	-
K	-	-	-	-	-	-	-	-	-	-	-	-	-	-	-	-	-	-	-	-	-	-	-	-
L	-	-	-	-	-	-	-	-	-	-	-	-	-	-	-	-	-	-	-	-	-	-	-	-
M	-	-	-	-	-	-	-	-	-	-	-	-	-	-	-	-	-	-	-	-	-	-	-	-
N	-	-	-	-	-	-	-	-	-	-	-	-	-	-	-	-	-	-	-	-	-	-	-	-
O	-	-	-	-	-	-	-	-	-	-	-	-	-	-	-	-	-	-	-	-	-	-	-	-
P	-	-	-	-	-	-	-	-	-	-	-	-	-	-	-	-	-	-	-	-	-	-	-	-
- - Undefined
Calculations:
Plate				1
Formula index				Calc 1
Formula name				Label ratio
Formula				Label ratio where X = Lilly FRET(1) channel 1 window 1 Y = Lilly FRET(1) channel 2 window 1
Auto export parameters:
Export format				Plate2
Include basic assay information				Yes
Place assay information at				End of file
Include basic plate information				Yes
Place plate information at				Beginning of plate
Include protocol information				Yes
Protocol info level				Large
Include error and warning information				Yes
Include background information				Yes
Add plate number to the file name				Yes
Each plate to separate file				No
Field separator to use				System
File name format				<DefaultDataFolder>\<Date>\<ProtocolName>_<AssayID>.csv
Operations:
Plate 1
Group 1
Measurement
Label				Lilly FRET(1)
Labels:
Lilly FRET				6000025
Light source				Laser
Top mirror				LANCE/DELFIA Bias
Bottom mirror				N/A
Exc. filter				N/A
Using of excitation filter				Top
Ems. filter				APC 665
Using of emission filter				Top
2nd ems. filter				Europium 615
Using of 2nd emission filter				Top
Measurement height				7.3 mm
Cycle				16600
Delay				30
Number of flashes				20
Number of flashes for 2nd detector				5
Number of sequence windows				1
Total time of windows				500
Excitation light				100%
Reference excitation light				100%
Reference AD gain				4
Reference signal				323509
Last edited				13-06-14 09:17:06
Last edited by				EnVision
Factory preset				No
Filters:
APC 665				205
Filter type				Emission
Description				M665 CWL=665nm BW=7 5nm Tmin=75%
Used with				Luminescence DELFIA - Time-resolved Fluorescence Fluorescence Intensity LANCE - Time-resolved Fluorescence
Last edited				26-02-19 14:51:38
Last edited by				Installation
Factory preset				Yes
Europium 615				203
Filter type				Emission
Description				M615 CWL=615nm BW=8 5nm Tmin=80%
Used with				Luminescence DELFIA - Time-resolved Fluorescence Fluorescence Intensity LANCE - Time-resolved FluorescenceLuminescence Absorbance DELFIA - Time-resolved Fluorescence Fluorescence Intensity LANCE - Time-resolved Fluorescence
Last edited				26-02-19 14:51:38
Last edited by				Installation
Factory preset				Yes
Mirror modules:
LANCE/DELFIA Bias				445
Used by				Top
Dual				No
Bias				Yes
Description				D400
Used with				Luminescence DELFIA - Time-resolved Fluorescence Fluorescence Intensity LANCE - Time-resolved Fluorescence
Last edited				26-02-19 14:51:38
Last edited by				Installation
Factory preset				Yes
Instrument:
Serial number				1040204
Nickname				EnVision
Normalization:
Notifications for plate 1 repeat 1:
WARNING: Plate height defined in the plate editor does not match the actual plate height. Measured height is 14.96 mm. Plate editor height is 14.35 mm. The results may be affected.
Exported with EnVision Workstation version 1.14.3049.528
