## Supplementary material for "Genome-wide arrayed CRISPR activation screen for prion protein modulators": Plate_XLIII_B.csv

Plate information
Plate	Repeat	Barcode	Measured height	Chamber temperature at start	Chamber temperature at end	Humidity at start	Humidity at end	Ambient temperature at start	Ambient temperature at end	Formula	Measurement date
1	1	=""	N/A	N/A	N/A	N/A	N/A	N/A	N/A	Calc 1: Label ratio = X / Y where X = Lilly FRET(1) channel 1 window 1 Y = Lilly FRET(1) channel 2 window 1	17-01-24 12:21:33
Background information
Plate	Label	Result	Signal	Flashes/Time	Meastime	MeasInfo
1	Lilly FRET	0	124	20	00:00:00.000	De=1st Ex=Top Em=Top Wdw=1 (14)
1	Lilly FRET	0	62	5	00:00:00.000	De=2nd Ex=Top Em=Top Wdw=1 (142)
Calculated results: Calc 1: Label ratio = X / Y where X = Lilly FRET(1) channel 1 window 1 Y = Lilly FRET(1) channel 2 window 1
	01	02	03	04	05	06	07	08	09	10	11	12	13	14	15	16	17	18	19	20	21	22	23	24
A	0.02254158156	0.04642557465	0.05493931522	0.04366366987	0.05635973776	0.04163507795	0.05682241472	0.04808267497	0.04142168843	0.04462156917	0.04725822672	0.04423567473	0.05949291416	0.04613973908	0.04692832765	0.04085052171	0.04758667573	0.04516322294	0.04442504383	0.04485786806	0.04227239849	0.0439229971	0.03877937146	0.02076626771
B	0.01866769043	0.04295174633	0.04730099942	0.03608304345	0.03363241118	0.03464788927	0.04381759393	0.04367801925	0.04192221101	0.03335378437	0.02985716267	0.03775552774	0.10206056466	0.0364435434	0.04255363816	0.04166143545	0.04354837564	0.0404386329	0.0363726642	0.04051103401	0.04475815587	0.03380190777	0.04314713764	0.04050785973
C	0.03231179214	0.0411779891	0.03950028835	0.04069224226	0.08404395172	0.03706363928	0.04134689045	0.04195101556	0.04584140895	0.03928815783	0.03871864731	0.04369890048	0.03484357459	0.04406554905	0.04191536497	0.02907912587	0.04562748221	0.04554824077	0.03739990579	0.02926005882	0.03561809526	0.0489125395	0.04241226392	0.02088541704
D	0.01767634012	0.04366467651	0.03544117131	0.03236011614	0.03234360645	0.03948769707	0.03559119557	0.04176586675	0.03615407349	0.03731520389	0.03368700825	0.0422358547	0.09913276099	0.02857102436	0.04366020662	0.04233956802	0.03331288733	0.03799193398	0.04249017486	0.04315427565	0.03599752036	0.04594823355	0.0343503724	0.03316749585
E	0.05862646566	0.0433191315	0.0408979852	0.03945551251	0.08499235398	0.03657058094	0.04898753394	0.02721457924	0.03547809411	0.03591074061	0.0346023731	0.03986287459	0.03450807636	0.03435669895	0.04082332516	0.0429066384	0.04229609399	0.03749527026	0.03477599852	0.03668125404	0.02836661033	0.03947739653	0.03970340118	0.01975144252
F	0.0177044542	0.04140387801	0.02953366796	0.04007655071	0.03347494352	0.0428516029	0.03907655551	0.04030160654	0.03539025158	0.04053870124	0.03900100186	0.03082714343	0.08811914868	0.04537674958	0.03486763346	0.04683168034	0.03842415979	0.04087762643	0.03476177496	0.03493275752	0.03761519654	0.04304910119	0.03308138819	0.0300150075
G	0.09066666667	0.02848601203	0.04440366472	0.0422183467	0.09146794904	0.03409447884	0.0308128625	0.03672832378	0.03890620572	0.04064737006	0.05235409344	0.03938803254	0.0333718393	0.0389241015	0.03776137846	0.04020662327	0.03268456469	0.0425872491	0.03886813054	0.03441156715	0.04387133612	0.04297401717	0.03461616191	0.02053383745
H	0.01829995841	0.03703318855	0.04124322828	0.04031590386	0.03367448453	0.04087286395	0.03153554094	0.02916914234	0.05281541579	0.04542850756	0.04006641386	0.04842282135	0.08943325839	0.03924354584	0.04031318385	0.03686491893	0.04368636932	0.03936535518	0.04471339367	0.03941078024	0.02940088886	0.03512646506	0.03444715533	0.02658788774
I	0.066367713	0.04670871655	0.03634902758	0.02853147624	0.097784579	0.029817593	0.038712075	0.03072117362	0.03812491248	0.0398817068	0.03660996389	0.04452812394	0.03374362302	0.04313073482	0.02713961297	0.03725290401	0.04157964417	0.03310524692	0.02710390986	0.04001129864	0.03903197374	0.03500387038	0.03136449623	0.02071478311
J	0.01833071988	0.04452733011	0.03787910684	0.03304184193	0.03299224329	0.03375467934	0.04035384852	0.0460820052	0.02893876971	0.03306412156	0.0385176747	0.04248333849	0.07960113593	0.04231350557	0.02406689355	0.04538857645	0.03459569103	0.0282634156	0.03545509308	0.03384892392	0.04587110587	0.02935863012	0.03930809691	0.022917164
K	0.30150753769	0.03349362794	0.04017479462	0.04653202062	0.09178775205	0.03778639861	0.03507138206	0.03204676865	0.03808631468	0.03663730071	0.03597415407	0.04334562641	0.03396090506	0.03775839747	0.04503347179	0.03774108012	0.04442003267	0.04063356469	0.04938860119	0.05127662987	0.03812571495	0.03876551415	0.04291277938	0.01977611148
L	0.01829588133	0.04536493303	0.03369747002	0.04334017395	0.03365472331	0.03583531006	0.04506714693	0.03737896387	0.03635962979	0.03780683448	0.03607752005	0.03687270393	0.09256731873	0.0239552703	0.03881782713	0.04793072693	0.03675937463	0.03486170622	0.04224083905	0.03051201967	0.0411518439	0.03960909483	0.04439216263	0.02058083695
M	0.25806451613	0.04356245338	0.03767064603	0.03184999544	0.08548941042	0.04927434541	0.042182991	0.0375012498	0.03751170665	0.04230479808	0.03308828717	0.04117322558	0.03426013601	0.03800747806	0.03986215889	0.03460017418	0.03927973981	0.04075702202	0.02694565272	0.03311287031	0.03378834389	0.03969157251	0.02938474271	0.02036907197
N	0.01802848445	0.03617178903	0.03876317354	0.04478621291	0.03316234114	0.0344588294	0.02333591415	0.02856977535	0.03736929485	0.04036369254	0.03794429486	0.03379200326	0.08398112984	0.0344175324	0.03962901121	0.04367922859	0.02868353304	0.03770955931	0.03292629424	0.03871668341	0.03484177192	0.0292623942	0.03835098114	0.02386564526
O	0.025000	0.03117654076	0.03970678501	0.02808377485	0.0974786116	0.0325683417	0.0300987582	0.04278984653	0.03025937627	0.03811589934	0.03606127479	0.03437559865	0.03362620441	0.03028565206	0.03192925465	0.03981998984	0.03711659506	0.03327912278	0.03715129921	0.04343679935	0.0408290124	0.03169322099	0.04926645447	0.0210546104
P	0.01894358122	0.04355827362	0.04501985546	0.03933797572	0.05882435782	0.04178662091	0.04244182739	0.04991812562	0.03155849877	0.05516661795	0.03730380027	0.03464550896	0.05372372912	0.0405354713	0.03919261471	0.03702726599	0.04478096502	0.0389474297	0.0327668213	0.03106451686	0.03638948012	0.04656251628	0.04838020344	0.01873163565
Plate information
Plate	Repeat	Barcode	Measured height	Chamber temperature at start	Chamber temperature at end	Humidity at start	Humidity at end	Ambient temperature at start	Ambient temperature at end	Group	Label	ScanX	ScanY	Measinfo	Kinetics	Measurement date
1	1	=""	14.9	24.58	24.55	28	28	23.21	23.23	1	Lilly FRET(1)	0	0	De=1st Ex=Top Em=Top Wdw=1 (14)	0	17-01-24 12:21:33
Background information
Plate	Label	Result	Signal	Flashes/Time	Meastime	MeasInfo
1	Lilly FRET	0	124	20	00:00:00.000	De=1st Ex=Top Em=Top Wdw=1 (14)
1	Lilly FRET	0	62	5	00:00:00.000	De=2nd Ex=Top Em=Top Wdw=1 (142)
Results for Lilly FRET(1) - channel 1 window 1 (Counts)
	01	02	03	04	05	06	07	08	09	10	11	12	13	14	15	16	17	18	19	20	21	22	23	24
A	309	6750	7994	6338	8227	6041	8390	6993	5932	6438	6767	6399	8459	6642	6930	5900	7420	6483	6259	6380	5961	6222	5575	3019
B	2723	6246	6820	5228	4858	5014	6288	6379	6480	4784	4306	5430	14344	5249	6081	5973	6130	5845	5201	5733	6322	4713	6215	67
C	97	5902	5685	5836	11955	5315	5937	6221	6528	5570	5514	6200	4935	6779	5941	4137	6560	6386	5161	4039	5065	6857	5987	2949
D	2610	6253	5047	4603	4647	5673	5184	5947	5138	5346	4791	5859	13637	4039	6166	5967	4725	5492	5968	6075	5052	6460	4921	60
E	70	6131	5775	5571	11894	5128	6873	3808	5032	5066	4838	5535	4794	4793	5714	6031	5947	5252	4895	5113	3961	5457	5483	2759
F	2553	5823	4254	5696	4712	5967	5430	5687	4946	5659	5450	4283	11916	6257	4864	6554	5298	5675	4846	4821	5200	5975	4565	60
G	68	4021	6509	6052	12915	4884	4335	5248	5492	5877	7537	5476	4680	5570	5470	5682	4692	6066	5482	4867	6454	6151	4796	2911
H	2684	5346	6258	6233	4942	5872	4535	4222	7636	6503	5695	6974	12610	5524	5674	5307	6252	5709	6373	5581	4214	5026	4871	72
I	74	6724	5293	4142	14058	4309	5521	4406	5445	5664	5191	6421	4888	6200	3896	5484	5873	4722	3916	5666	5624	4929	4460	2945
J	2677	6363	5398	4776	4717	4788	5766	6523	4074	4663	5410	6043	11128	5991	3451	6505	4912	4006	4944	4775	6492	4144	5463	96
K	60	4778	5746	6527	12773	5289	5009	4506	5325	5136	5033	6053	4809	5308	6310	5309	6308	5708	6838	7033	5266	5366	5906	2793
L	2616	6466	4735	6209	4796	5076	6356	5223	5115	5326	5030	5169	12819	3389	5502	6825	5222	4898	5864	4318	5652	5423	6038	90
M	64	6074	5276	4537	11948	6882	5964	5251	5207	5903	4690	5747	4776	5296	5564	4847	5471	5498	3723	4576	4656	5266	3870	2818
N	2576	5029	5348	6159	4577	4767	3225	3950	5132	5487	5200	4639	11322	4658	5435	5925	3933	5088	4503	5241	4742	3993	5230	81
O	150	4443	5628	3949	13365	4588	4215	5986	4243	5306	5033	4845	4673	4172	4423	5486	5201	4686	5130	5967	5386	4239	6733	2912
P	2759	6225	6360	5683	8354	5893	5968	6920	4370	7549	5231	4764	7477	5511	5396	5193	6207	5352	4471	4098	4941	6256	6792	153
Plate information
Plate	Repeat	Barcode	Measured height	Chamber temperature at start	Chamber temperature at end	Humidity at start	Humidity at end	Ambient temperature at start	Ambient temperature at end	Group	Label	ScanX	ScanY	Measinfo	Kinetics	Measurement date
1	1	=""	14.9	24.58	24.55	28	28	23.21	23.23	1	Lilly FRET(1)	0	0	De=2nd Ex=Top Em=Top Wdw=1 (142)	0	17-01-24 12:21:33
Background information
Plate	Label	Result	Signal	Flashes/Time	Meastime	MeasInfo
1	Lilly FRET	0	124	20	00:00:00.000	De=1st Ex=Top Em=Top Wdw=1 (14)
1	Lilly FRET	0	62	5	00:00:00.000	De=2nd Ex=Top Em=Top Wdw=1 (142)
Results for Lilly FRET(1) - channel 2 window 1 (Counts)
	01	02	03	04	05	06	07	08	09	10	11	12	13	14	15	16	17	18	19	20	21	22	23	24
A	13708	145394	145506	145155	145973	145094	147653	145437	143210	144280	143192	144657	142185	143954	147672	144429	155926	143546	140889	142227	141014	141657	143762	145380
B	145867	145419	144183	144888	144444	144713	143504	146046	154572	143432	144220	143820	140544	144031	142902	143370	140763	144540	142992	141517	141248	139430	144042	1654
C	3002	143329	143923	143418	142247	143402	143590	148292	142404	141773	142412	141880	141633	153839	141738	142267	143773	140203	137995	138038	142203	140189	141162	141199
D	147655	143205	142405	142243	143676	143665	145654	142389	142114	143266	142221	138721	137563	141367	141227	140932	141837	144557	140456	140774	140343	140593	143259	1809
E	1194	141531	141205	141197	139942	140222	140301	139925	141834	141072	139817	138851	138924	139507	139969	140561	140604	140071	140758	139390	139636	138231	138099	139686
F	144201	140639	144039	142128	140762	139248	138958	141111	139756	139595	139740	138936	135226	137890	139499	139948	137882	138829	139406	138008	138242	138795	137993	1999
G	750	141157	146587	143350	141197	143249	140688	142887	141160	144585	143962	139027	140238	143099	144857	141320	143554	142437	141041	141435	147112	143133	138548	141766
H	146667	144357	151734	154604	146758	143665	143806	144742	144579	143148	142139	144023	140999	140762	140748	143958	143111	145026	142530	141611	143329	143083	141405	2708
I	1115	143956	145616	145173	143765	144512	142617	143419	142820	142020	141792	144201	144857	143749	143554	147210	141247	142636	144481	141610	144087	140813	142199	142169
J	146039	142901	142506	144544	142973	141847	142886	141552	140780	141029	140455	142244	139797	141586	143392	143318	141983	141738	139444	141068	141527	141151	138979	4189
K	199	142654	143025	140269	139158	139971	142823	140607	139814	140185	139906	139645	141604	140578	140118	140669	142008	140475	138453	137158	138122	138422	137628	141231
L	142983	142533	140515	143262	142506	141648	141034	139731	140678	140874	139422	140185	138483	141472	141739	142393	142059	140498	138823	141518	137345	136913	136015	4373
M	248	139432	140056	142449	139760	139667	141384	140022	138810	139535	141742	139581	139404	139341	139581	140086	139283	134897	138167	138194	137799	132673	131701	138347
N	142885	139031	137966	137520	138018	138339	138199	138258	137332	135939	137043	137281	134816	135338	137147	135648	137117	134926	136760	135368	136101	136455	136372	3394
O	6000	142511	141739	140615	137107	140873	140039	139893	140221	139207	139568	140943	138969	137755	138525	137770	140126	140809	138084	137372	131916	133751	136665	138307
P	145643	142912	141271	144466	142016	141026	140616	138627	138473	136840	140227	137507	139175	135955	137679	140248	138608	137416	136449	131919	135781	134357	140388	8168
Basic assay information
Assay ID:				19146
Assay Started:				17-01-24 12:16:38
Assay Finished:				17-01-24 12:21:40
Assay Exported:				17-01-24 12:21:40
Protocol ID:				100202
Protocol Name:				Lilly FRET_384
Serial#:				="1040204"
Protocol information
Protocol:
Protocol name				Lilly FRET_384
Number of assay repeats				1
Start assay repeat each				N/A
Number of plate repeats				1
Start plate repeat each				N/A
Is label meas. height used				Yes
Height of measurement				Defined in label
Is gripper height used				No
Mode of measurement				By Columns bi-directional
Rotated plate				No
Soft move				No
Protocol notes
Plate type:
Name of the plate type				384 OptiPlate
Number of rows				16
Number of columns				24
Number of the wells in the plate				384
Height of the plate				14.35 mm
Coordinates of corners:
384 OptiPlate + Lilly FRET
12.1 mm x------------------------------------------------------- x 115.6 mm
9 mm 9 mm
12.1 mm x------------------------------------------------------- x 115.6 mm
76.5 mm 76.5 mm
Platemap:
Plate				1
Group				1
	01	02	03	04	05	06	07	08	09	10	11	12	13	14	15	16	17	18	19	20	21	22	23	24
A	-	-	-	-	-	-	-	-	-	-	-	-	-	-	-	-	-	-	-	-	-	-	-	-
B	-	-	-	-	-	-	-	-	-	-	-	-	-	-	-	-	-	-	-	-	-	-	-	-
C	-	-	-	-	-	-	-	-	-	-	-	-	-	-	-	-	-	-	-	-	-	-	-	-
D	-	-	-	-	-	-	-	-	-	-	-	-	-	-	-	-	-	-	-	-	-	-	-	-
E	-	-	-	-	-	-	-	-	-	-	-	-	-	-	-	-	-	-	-	-	-	-	-	-
F	-	-	-	-	-	-	-	-	-	-	-	-	-	-	-	-	-	-	-	-	-	-	-	-
G	-	-	-	-	-	-	-	-	-	-	-	-	-	-	-	-	-	-	-	-	-	-	-	-
H	-	-	-	-	-	-	-	-	-	-	-	-	-	-	-	-	-	-	-	-	-	-	-	-
I	-	-	-	-	-	-	-	-	-	-	-	-	-	-	-	-	-	-	-	-	-	-	-	-
J	-	-	-	-	-	-	-	-	-	-	-	-	-	-	-	-	-	-	-	-	-	-	-	-
K	-	-	-	-	-	-	-	-	-	-	-	-	-	-	-	-	-	-	-	-	-	-	-	-
L	-	-	-	-	-	-	-	-	-	-	-	-	-	-	-	-	-	-	-	-	-	-	-	-
M	-	-	-	-	-	-	-	-	-	-	-	-	-	-	-	-	-	-	-	-	-	-	-	-
N	-	-	-	-	-	-	-	-	-	-	-	-	-	-	-	-	-	-	-	-	-	-	-	-
O	-	-	-	-	-	-	-	-	-	-	-	-	-	-	-	-	-	-	-	-	-	-	-	-
P	-	-	-	-	-	-	-	-	-	-	-	-	-	-	-	-	-	-	-	-	-	-	-	-
- - Undefined
Calculations:
Plate				1
Formula index				Calc 1
Formula name				Label ratio
Formula				Label ratio where X = Lilly FRET(1) channel 1 window 1 Y = Lilly FRET(1) channel 2 window 1
Auto export parameters:
Export format				Plate2
Include basic assay information				Yes
Place assay information at				End of file
Include basic plate information				Yes
Place plate information at				Beginning of plate
Include protocol information				Yes
Protocol info level				Large
Include error and warning information				Yes
Include background information				Yes
Add plate number to the file name				Yes
Each plate to separate file				No
Field separator to use				System
File name format				<DefaultDataFolder>\<Date>\<ProtocolName>_<AssayID>.csv
Operations:
Plate 1
Group 1
Measurement
Label				Lilly FRET(1)
Labels:
Lilly FRET				6000025
Light source				Laser
Top mirror				LANCE/DELFIA Bias
Bottom mirror				N/A
Exc. filter				N/A
Using of excitation filter				Top
Ems. filter				APC 665
Using of emission filter				Top
2nd ems. filter				Europium 615
Using of 2nd emission filter				Top
Measurement height				7.3 mm
Cycle				16600
Delay				30
Number of flashes				20
Number of flashes for 2nd detector				5
Number of sequence windows				1
Total time of windows				500
Excitation light				100%
Reference excitation light				100%
Reference AD gain				4
Reference signal				323509
Last edited				13-06-14 09:17:06
Last edited by				EnVision
Factory preset				No
Filters:
APC 665				205
Filter type				Emission
Description				M665 CWL=665nm BW=7 5nm Tmin=75%
Used with				Luminescence DELFIA - Time-resolved Fluorescence Fluorescence Intensity LANCE - Time-resolved Fluorescence
Last edited				26-02-19 14:51:38
Last edited by				Installation
Factory preset				Yes
Europium 615				203
Filter type				Emission
Description				M615 CWL=615nm BW=8 5nm Tmin=80%
Used with				Luminescence DELFIA - Time-resolved Fluorescence Fluorescence Intensity LANCE - Time-resolved FluorescenceLuminescence Absorbance DELFIA - Time-resolved Fluorescence Fluorescence Intensity LANCE - Time-resolved Fluorescence
Last edited				26-02-19 14:51:38
Last edited by				Installation
Factory preset				Yes
Mirror modules:
LANCE/DELFIA Bias				445
Used by				Top
Dual				No
Bias				Yes
Description				D400
Used with				Luminescence DELFIA - Time-resolved Fluorescence Fluorescence Intensity LANCE - Time-resolved Fluorescence
Last edited				26-02-19 14:51:38
Last edited by				Installation
Factory preset				Yes
Instrument:
Serial number				1040204
Nickname				EnVision
Normalization:
Notifications for plate 1 repeat 1:
WARNING: Plate height defined in the plate editor does not match the actual plate height. Measured height is 14.90 mm. Plate editor height is 14.35 mm. The results may be affected.
Exported with EnVision Workstation version 1.14.3049.528
