## Supplementary material for "Genome-wide arrayed CRISPR activation screen for prion protein modulators": Plate_XLIV_A.csv

Plate information
Plate	Repeat	Barcode	Measured height	Chamber temperature at start	Chamber temperature at end	Humidity at start	Humidity at end	Ambient temperature at start	Ambient temperature at end	Formula	Measurement date
1	1	=""	N/A	N/A	N/A	N/A	N/A	N/A	N/A	Calc 1: Label ratio = X / Y where X = Lilly FRET(1) channel 1 window 1 Y = Lilly FRET(1) channel 2 window 1	17-01-24 12:28:02
Background information
Plate	Label	Result	Signal	Flashes/Time	Meastime	MeasInfo
1	Lilly FRET	0	140	20	00:00:00.000	De=1st Ex=Top Em=Top Wdw=1 (14)
1	Lilly FRET	0	64	5	00:00:00.000	De=2nd Ex=Top Em=Top Wdw=1 (142)
Calculated results: Calc 1: Label ratio = X / Y where X = Lilly FRET(1) channel 1 window 1 Y = Lilly FRET(1) channel 2 window 1
	01	02	03	04	05	06	07	08	09	10	11	12	13	14	15	16	17	18	19	20	21	22	23	24
A	0.02418354692	0.04231318324	0.04339050114	0.04193203792	0.05933623416	0.04883878394	0.04791792478	0.04151425498	0.06238162156	0.04373142557	0.04618864358	0.05447886981	0.06025049707	0.04869906527	0.04374286544	0.04680390033	0.05114827504	0.04963743739	0.04783431383	0.05186453474	0.04693591248	0.05177000067	0.04187780537	0.02146230768
B	0.01888006003	0.03548805359	0.04361771676	0.04002800008	0.03476333875	0.04080068959	0.04513028562	0.04290610846	0.04377627119	0.0489561823	0.04235540705	0.04094991211	0.10233280879	0.04205427688	0.05150167538	0.04602328068	0.04066714079	0.03775947599	0.04353082599	0.04057654628	0.04350513083	0.05594012968	0.04161138996	0.11214953271
C	0.03878406709	0.03684348229	0.03918124658	0.03643270251	0.10204335049	0.03825106672	0.04373095626	0.04396237677	0.04602507601	0.04190848138	0.04030302409	0.03749810546	0.03579455475	0.03798315386	0.04490039677	0.04269293924	0.02769384323	0.04108902049	0.04311393901	0.04417951353	0.03238880209	0.06089615007	0.03037753862	0.02006273508
D	0.01804659227	0.05142225866	0.03839633543	0.0354656253	0.03426403831	0.04521547276	0.03904196752	0.04568840755	0.03936367051	0.0441724358	0.04306339542	0.04441350071	0.09813044342	0.04731797568	0.03866180864	0.0508376021	0.04561805444	0.0335639413	0.03805545969	0.0433319193	0.04468769317	0.04630511513	0.04809858222	0.09395973154
E	0.04349904398	0.04118896563	0.04567987189	0.0440188383	0.09225621077	0.04050256592	0.04053225886	0.05495354939	0.03301505328	0.04347794423	0.04133643464	0.04947369171	0.03486556808	0.04351795282	0.04383962915	0.0462232725	0.04936594203	0.041049938	0.04108974678	0.03825075022	0.04188692012	0.04239121896	0.0545547639	0.02000240652
F	0.01857613278	0.04717314988	0.04223983096	0.04394014609	0.03353909032	0.04148692512	0.04114442186	0.03970634	0.04006543618	0.045218428	0.04119365639	0.03589305422	0.0876355934	0.03584188977	0.04880051993	0.05754564527	0.03892489141	0.04230747035	0.03562815802	0.04198383426	0.03347384789	0.03246161899	0.03967695866	0.46987951807
G	0.03825979636	0.04094623895	0.02644819665	0.026732038	0.07690544651	0.03756607884	0.03899074571	0.04214703951	0.04324483033	0.03103837077	0.04488497444	0.03612617536	0.03346653691	0.04672956195	0.03631828945	0.03778823927	0.04132288947	0.03820925457	0.03215984908	0.03517129105	0.03516777771	0.04214500454	0.04070949842	0.02063084096
H	0.01880873467	0.04055711406	0.04230050987	0.03969774074	0.03390230527	0.04166551141	0.03967041324	0.04190916432	0.03254961578	0.03918125408	0.04039674018	0.03613528699	0.08891705134	0.04293440557	0.0424576386	0.04878152061	0.04319645425	0.03719527869	0.03250670477	0.03977034616	0.04358726557	0.03775054195	0.04001818373	0.03058103976
I	0.05142537731	0.04133324104	0.04080796863	0.04574485733	0.08860152243	0.03926207576	0.04482162327	0.03784961809	0.02929530647	0.03114523858	0.03364917567	0.03211227402	0.03368356426	0.04207089949	0.03808342618	0.03672774962	0.03747273671	0.03979301495	0.03337128471	0.02875648956	0.04084362726	0.03796771699	0.03846504293	0.02083261118
J	0.01856354203	0.03949463775	0.03882163432	0.03629747587	0.03298495869	0.03197383636	0.03792495987	0.03828972108	0.03888321561	0.04236607332	0.03997718406	0.04263070703	0.08451647373	0.03438528394	0.0456701623	0.03281420285	0.03857550098	0.03553327959	0.03506824128	0.0442902995	0.0390437341	0.04079747143	0.04320245913	0.0183855717
K	0.05481377372	0.02564102564	0.03639218127	0.04267519513	0.08627789777	0.04078234647	0.04069763303	0.03239138114	0.03836081165	0.04349305359	0.03909643788	0.03655196454	0.03486659145	0.03459202535	0.0318133843	0.04617366365	0.03872097362	0.04230223865	0.03627054163	0.03200603404	0.04254687183	0.04221279316	0.041458803	0.02034149439
L	0.01838293974	0.03807955109	0.0415758187	0.04469863988	0.03355307701	0.04299448989	0.04309415769	0.0463982205	0.04075950264	0.04035746812	0.03458857723	0.03951133144	0.09191032431	0.03561273914	0.04002915369	0.03433516197	0.03703440937	0.04384854251	0.04208345999	0.04345990957	0.04385248836	0.04765751212	0.04127408085	0.02071907374
M	0.02451333814	0.04186010686	0.04351592931	0.0324114027	0.08542234234	0.04275158838	0.04492799222	0.04021923454	0.03697363674	0.06631636689	0.03104991295	0.04529206626	0.03525713002	0.04477896901	0.03813213411	0.03789553281	0.04844653938	0.03767634734	0.03978308089	0.04294126616	0.03906952928	0.03333480086	0.03206477259	0.02026736917
N	0.01792137536	0.03666976999	0.04834517292	0.03581476101	0.03473993271	0.04204628643	0.03444338182	0.04416814854	0.04269376092	0.03770856913	0.03630533795	0.03897323309	0.09250123517	0.03775906402	0.04635790935	0.04241329746	0.04079397268	0.03931096373	0.03339372025	0.03922285781	0.0359554529	0.04086554272	0.05613338095	0.14004376368
O	0.0287970274	0.03960164942	0.04071406865	0.04174083116	0.08673080414	0.04365079365	0.03128039011	0.03564026122	0.0468578626	0.04060984936	0.04321474883	0.03932580256	0.0344450597	0.04405622318	0.04649967153	0.04877349017	0.03764765933	0.03722593798	0.03684796733	0.03740251128	0.04173111114	0.05263947824	0.03917556536	0.02044341861
P	0.01914605104	0.04591850791	0.04275740499	0.04821792687	0.05756783582	0.03400153828	0.0318466582	0.0451376713	0.0480161314	0.03791780197	0.04364942184	0.04888001081	0.05571361663	0.04717924	0.0489756588	0.0448070688	0.03924304165	0.03991005777	0.04818912611	0.04724993641	0.04622253226	0.02862877044	0.04394942806	0.02077869679
Plate information
Plate	Repeat	Barcode	Measured height	Chamber temperature at start	Chamber temperature at end	Humidity at start	Humidity at end	Ambient temperature at start	Ambient temperature at end	Group	Label	ScanX	ScanY	Measinfo	Kinetics	Measurement date
1	1	=""	14.85	24.53	24.5	28.6	28.8	23.11	23.14	1	Lilly FRET(1)	0	0	De=1st Ex=Top Em=Top Wdw=1 (14)	0	17-01-24 12:28:02
Background information
Plate	Label	Result	Signal	Flashes/Time	Meastime	MeasInfo
1	Lilly FRET	0	140	20	00:00:00.000	De=1st Ex=Top Em=Top Wdw=1 (14)
1	Lilly FRET	0	64	5	00:00:00.000	De=2nd Ex=Top Em=Top Wdw=1 (142)
Results for Lilly FRET(1) - channel 1 window 1 (Counts)
	01	02	03	04	05	06	07	08	09	10	11	12	13	14	15	16	17	18	19	20	21	22	23	24
A	234	6313	6492	6202	8782	7213	7062	6174	9189	6504	6841	8048	8909	7221	6476	6912	7539	7304	6952	7694	6959	7707	6223	3140
B	2818	5255	6405	5947	5114	5964	6630	6309	6457	7136	6224	5987	15542	6121	7516	6757	5947	5488	6301	5985	6406	8170	6085	48
C	111	5492	5733	5323	14792	5585	6358	6408	6736	6138	5900	5443	5176	5506	6541	6214	4051	5981	6200	6448	4747	8804	4423	2891
D	2623	7401	5549	5104	4959	6353	5645	6598	5659	6438	6210	6411	13836	6803	5539	7344	6531	4803	5403	6231	6434	6612	6897	42
E	91	5856	6561	6309	13068	5722	5754	7749	4654	5970	5758	6942	4824	6197	6166	6494	6976	5727	5772	5430	5943	5936	7565	2826
F	2657	6665	5997	6196	4776	5905	5830	5614	5633	6372	5795	5041	12288	5086	6833	8119	5538	5865	4964	5885	4693	4527	5473	39
G	124	5892	3811	3833	11073	5415	5591	6032	6186	4432	6462	5156	4849	6662	5184	5362	5935	5563	4637	4969	5017	6028	5825	2978
H	2758	5754	6048	5679	4884	6011	5686	6020	4689	5645	5869	5248	12559	6065	5956	6912	6218	5354	4618	5694	6224	5381	5722	70
I	92	5971	5879	6618	12559	5576	6454	5436	4195	4413	4780	4590	4828	5941	5435	5181	5412	5706	4719	4049	5740	5450	5488	3005
J	2680	5605	5519	5197	4671	4507	5339	5417	5483	6012	5677	6073	11864	4890	6441	4667	5494	5069	4959	6251	5494	5873	6184	105
K	78	3655	5146	6058	11984	5707	5717	4585	5405	6136	5490	5138	4852	4847	4461	6488	5396	5907	5072	4498	5873	5810	5701	2883
L	2649	5456	5854	6346	4708	6055	6078	6508	5753	5672	4903	5579	12668	4985	5602	4813	5220	6199	5953	6075	6124	6549	5594	102
M	170	5978	6178	4582	11821	6029	6283	5621	5227	9188	4316	6234	4867	6098	5325	5212	6691	5197	5458	5914	5341	4543	4388	2785
N	2531	5081	6826	5054	4863	5801	4826	6135	5887	5164	4982	5645	12544	5125	6277	5754	5512	5388	4553	5362	4888	5592	7545	64
O	124	5599	5761	5933	11945	6072	4471	5021	6622	5788	6132	5504	4852	6181	6512	6800	5163	5204	5161	5189	5774	7716	5514	2852
P	2838	6667	6161	6905	8236	4907	4692	6436	6858	5316	6187	6876	7970	6656	7014	6288	5682	5520	6690	6687	6626	3880	6132	206
Plate information
Plate	Repeat	Barcode	Measured height	Chamber temperature at start	Chamber temperature at end	Humidity at start	Humidity at end	Ambient temperature at start	Ambient temperature at end	Group	Label	ScanX	ScanY	Measinfo	Kinetics	Measurement date
1	1	=""	14.85	24.53	24.5	28.6	28.8	23.11	23.14	1	Lilly FRET(1)	0	0	De=2nd Ex=Top Em=Top Wdw=1 (142)	0	17-01-24 12:28:02
Background information
Plate	Label	Result	Signal	Flashes/Time	Meastime	MeasInfo
1	Lilly FRET	0	140	20	00:00:00.000	De=1st Ex=Top Em=Top Wdw=1 (14)
1	Lilly FRET	0	64	5	00:00:00.000	De=2nd Ex=Top Em=Top Wdw=1 (142)
Results for Lilly FRET(1) - channel 2 window 1 (Counts)
	01	02	03	04	05	06	07	08	09	10	11	12	13	14	15	16	17	18	19	20	21	22	23	24
A	9676	149197	149618	147906	148004	147690	147377	148720	147303	148726	148110	147727	147866	148278	148047	147680	147395	147147	145335	148348	148266	148870	148599	146303
B	149258	148078	146844	148571	147109	146174	146908	147042	147500	145763	146947	146203	151877	145550	145937	146817	146236	145341	144748	147499	147247	146049	146234	428
C	2862	149063	146320	146105	144958	146009	145389	145761	146355	146462	146391	145154	144603	144959	145678	145551	146278	145562	143805	145950	146563	144574	145601	144098
D	145346	143926	144519	143914	144729	140505	144588	144413	143762	145747	144206	144348	140996	143772	143268	144460	143167	143100	141977	143797	143977	142792	143393	447
E	2092	142174	143630	143325	141649	141275	141961	141010	140966	137311	139296	140317	138360	142401	140649	140492	141312	139513	140473	141958	141882	140029	138668	141283
F	143033	141288	141975	141010	142401	142334	141696	141388	140595	140916	140677	140445	140217	141901	140019	141088	142274	138628	139328	140173	140199	139457	137939	83
G	3241	143896	144093	143386	143982	144146	143393	143118	143046	142791	143968	142722	144891	142565	142738	141896	143625	145593	144186	141280	142659	143030	143087	144347
H	146634	141874	142977	143056	144061	144268	143331	143644	144057	144074	145284	145232	141244	141262	140281	141693	143947	143943	142063	143172	142794	142541	142985	2289
I	1789	144460	144065	144672	141747	142020	143993	143621	143197	141691	142054	142936	143334	141214	142713	141065	144425	143392	141409	140803	140536	143543	142675	144245
J	144369	141918	142163	143178	141610	140959	140778	141474	141012	141906	142006	142456	140375	142212	141033	142225	142422	142655	141410	141137	140714	143955	143140	5711
K	1423	142545	141404	141956	138900	139938	140475	141550	140899	141080	140422	140567	139159	140119	140224	140513	139356	139638	139838	140536	138036	137636	137510	141730
L	144101	143279	140803	141973	140315	140832	141040	140264	141145	140544	141752	141200	137830	139978	139948	140177	140950	141373	141457	139784	139650	137418	135533	4923
M	6935	142809	141971	141370	138383	141024	139846	139759	141371	138548	139002	137640	138043	136180	139646	137536	138111	137938	137194	137723	136705	136284	136848	137413
N	141228	138561	141193	141115	139983	137967	140114	138901	137889	136945	137225	144843	135609	135729	135403	135665	135118	137061	136343	136706	135946	136839	134412	457
O	4306	141383	141499	142139	137725	139104	142933	140880	141321	142527	141896	139959	140862	140298	140044	139420	137140	139795	140062	138734	138362	146582	140751	139507
P	148229	145192	144092	143204	143066	144317	147331	142586	142827	140198	141743	140671	143053	141079	143214	140335	144790	138311	138828	141524	143350	135528	139524	9914
Basic assay information
Assay ID:				19147
Assay Started:				17-01-24 12:23:07
Assay Finished:				17-01-24 12:28:09
Assay Exported:				17-01-24 12:28:09
Protocol ID:				100202
Protocol Name:				Lilly FRET_384
Serial#:				="1040204"
Protocol information
Protocol:
Protocol name				Lilly FRET_384
Number of assay repeats				1
Start assay repeat each				N/A
Number of plate repeats				1
Start plate repeat each				N/A
Is label meas. height used				Yes
Height of measurement				Defined in label
Is gripper height used				No
Mode of measurement				By Columns bi-directional
Rotated plate				No
Soft move				No
Protocol notes
Plate type:
Name of the plate type				384 OptiPlate
Number of rows				16
Number of columns				24
Number of the wells in the plate				384
Height of the plate				14.35 mm
Coordinates of corners:
384 OptiPlate + Lilly FRET
12.1 mm x------------------------------------------------------- x 115.6 mm
9 mm 9 mm
12.1 mm x------------------------------------------------------- x 115.6 mm
76.5 mm 76.5 mm
Platemap:
Plate				1
Group				1
	01	02	03	04	05	06	07	08	09	10	11	12	13	14	15	16	17	18	19	20	21	22	23	24
A	-	-	-	-	-	-	-	-	-	-	-	-	-	-	-	-	-	-	-	-	-	-	-	-
B	-	-	-	-	-	-	-	-	-	-	-	-	-	-	-	-	-	-	-	-	-	-	-	-
C	-	-	-	-	-	-	-	-	-	-	-	-	-	-	-	-	-	-	-	-	-	-	-	-
D	-	-	-	-	-	-	-	-	-	-	-	-	-	-	-	-	-	-	-	-	-	-	-	-
E	-	-	-	-	-	-	-	-	-	-	-	-	-	-	-	-	-	-	-	-	-	-	-	-
F	-	-	-	-	-	-	-	-	-	-	-	-	-	-	-	-	-	-	-	-	-	-	-	-
G	-	-	-	-	-	-	-	-	-	-	-	-	-	-	-	-	-	-	-	-	-	-	-	-
H	-	-	-	-	-	-	-	-	-	-	-	-	-	-	-	-	-	-	-	-	-	-	-	-
I	-	-	-	-	-	-	-	-	-	-	-	-	-	-	-	-	-	-	-	-	-	-	-	-
J	-	-	-	-	-	-	-	-	-	-	-	-	-	-	-	-	-	-	-	-	-	-	-	-
K	-	-	-	-	-	-	-	-	-	-	-	-	-	-	-	-	-	-	-	-	-	-	-	-
L	-	-	-	-	-	-	-	-	-	-	-	-	-	-	-	-	-	-	-	-	-	-	-	-
M	-	-	-	-	-	-	-	-	-	-	-	-	-	-	-	-	-	-	-	-	-	-	-	-
N	-	-	-	-	-	-	-	-	-	-	-	-	-	-	-	-	-	-	-	-	-	-	-	-
O	-	-	-	-	-	-	-	-	-	-	-	-	-	-	-	-	-	-	-	-	-	-	-	-
P	-	-	-	-	-	-	-	-	-	-	-	-	-	-	-	-	-	-	-	-	-	-	-	-
- - Undefined
Calculations:
Plate				1
Formula index				Calc 1
Formula name				Label ratio
Formula				Label ratio where X = Lilly FRET(1) channel 1 window 1 Y = Lilly FRET(1) channel 2 window 1
Auto export parameters:
Export format				Plate2
Include basic assay information				Yes
Place assay information at				End of file
Include basic plate information				Yes
Place plate information at				Beginning of plate
Include protocol information				Yes
Protocol info level				Large
Include error and warning information				Yes
Include background information				Yes
Add plate number to the file name				Yes
Each plate to separate file				No
Field separator to use				System
File name format				<DefaultDataFolder>\<Date>\<ProtocolName>_<AssayID>.csv
Operations:
Plate 1
Group 1
Measurement
Label				Lilly FRET(1)
Labels:
Lilly FRET				6000025
Light source				Laser
Top mirror				LANCE/DELFIA Bias
Bottom mirror				N/A
Exc. filter				N/A
Using of excitation filter				Top
Ems. filter				APC 665
Using of emission filter				Top
2nd ems. filter				Europium 615
Using of 2nd emission filter				Top
Measurement height				7.3 mm
Cycle				16600
Delay				30
Number of flashes				20
Number of flashes for 2nd detector				5
Number of sequence windows				1
Total time of windows				500
Excitation light				100%
Reference excitation light				100%
Reference AD gain				4
Reference signal				323509
Last edited				13-06-14 09:17:06
Last edited by				EnVision
Factory preset				No
Filters:
APC 665				205
Filter type				Emission
Description				M665 CWL=665nm BW=7 5nm Tmin=75%
Used with				Luminescence DELFIA - Time-resolved Fluorescence Fluorescence Intensity LANCE - Time-resolved Fluorescence
Last edited				26-02-19 14:51:38
Last edited by				Installation
Factory preset				Yes
Europium 615				203
Filter type				Emission
Description				M615 CWL=615nm BW=8 5nm Tmin=80%
Used with				Luminescence DELFIA - Time-resolved Fluorescence Fluorescence Intensity LANCE - Time-resolved FluorescenceLuminescence Absorbance DELFIA - Time-resolved Fluorescence Fluorescence Intensity LANCE - Time-resolved Fluorescence
Last edited				26-02-19 14:51:38
Last edited by				Installation
Factory preset				Yes
Mirror modules:
LANCE/DELFIA Bias				445
Used by				Top
Dual				No
Bias				Yes
Description				D400
Used with				Luminescence DELFIA - Time-resolved Fluorescence Fluorescence Intensity LANCE - Time-resolved Fluorescence
Last edited				26-02-19 14:51:38
Last edited by				Installation
Factory preset				Yes
Instrument:
Serial number				1040204
Nickname				EnVision
Normalization:
Notifications for plate 1 repeat 1:
WARNING: Plate height defined in the plate editor does not match the actual plate height. Measured height is 14.85 mm. Plate editor height is 14.35 mm. The results may be affected.
Exported with EnVision Workstation version 1.14.3049.528
