## Supplementary material for "Genome-wide arrayed CRISPR activation screen for prion protein modulators": Plate_XLIV_B.csv

Plate information
Plate	Repeat	Barcode	Measured height	Chamber temperature at start	Chamber temperature at end	Humidity at start	Humidity at end	Ambient temperature at start	Ambient temperature at end	Formula	Measurement date
1	1	=""	N/A	N/A	N/A	N/A	N/A	N/A	N/A	Calc 1: Label ratio = X / Y where X = Lilly FRET(1) channel 1 window 1 Y = Lilly FRET(1) channel 2 window 1	17-01-24 12:34:08
Background information
Plate	Label	Result	Signal	Flashes/Time	Meastime	MeasInfo
1	Lilly FRET	0	110	20	00:00:00.000	De=1st Ex=Top Em=Top Wdw=1 (14)
1	Lilly FRET	0	62	5	00:00:00.000	De=2nd Ex=Top Em=Top Wdw=1 (142)
Calculated results: Calc 1: Label ratio = X / Y where X = Lilly FRET(1) channel 1 window 1 Y = Lilly FRET(1) channel 2 window 1
	01	02	03	04	05	06	07	08	09	10	11	12	13	14	15	16	17	18	19	20	21	22	23	24
A	0.02182952183	0.04195663347	0.04768923838	0.0424359594	0.05794818168	0.04429761005	0.04522494845	0.03830776254	0.05728665635	0.04884659107	0.04531764084	0.05394216638	0.05860772585	0.04476878233	0.0404839655	0.04312140568	0.04772795835	0.0499126598	0.0447301855	0.05043987456	0.04573115031	0.05032893127	0.04088542947	0.02072553178
B	0.01813894679	0.03368690257	0.044690755	0.03960402856	0.03407678905	0.03918197448	0.04313755378	0.04218237282	0.0416725061	0.04709556352	0.04017826008	0.04010026818	0.10431215893	0.04175562633	0.0498289872	0.04545518483	0.04022845083	0.03541085401	0.04363578625	0.03949243257	0.04252309407	0.05409674802	0.04223626695	0.05008347245
C	0.06020558003	0.03608970353	0.0392007933	0.03567664896	0.08888355647	0.03954615244	0.0437515947	0.04222693042	0.04345704161	0.04129338517	0.03829870202	0.03571101998	0.03510302797	0.03587535299	0.04175996496	0.04258453817	0.02762388211	0.03930604692	0.07858667852	0.04330340706	0.03289240748	0.05779126628	0.03020160404	0.02033168271
D	0.01850350976	0.05032581803	0.03660402637	0.03404415559	0.03271940397	0.0444323936	0.03946049716	0.04604946996	0.03933133888	0.04392291885	0.04390030546	0.04485060283	0.09644500573	0.04724548197	0.03982275789	0.0474964255	0.04584349904	0.03238499646	0.03797169474	0.04458049983	0.04292254322	0.04498304127	0.04725467166	0.10526315789
E	0.03970741902	0.0425763885	0.04637817364	0.04384769143	0.09353502663	0.04016445514	0.05292878815	0.05275165782	0.03232091921	0.04450409418	0.04266754809	0.04832817404	0.03488229214	0.04307647949	0.04358118014	0.04463268793	0.04907035935	0.04170369521	0.04052165481	0.03820564661	0.04275439436	0.04152639097	0.05262476536	0.020285182
F	0.0189224962	0.04591800407	0.04026930984	0.04448121012	0.03294356308	0.04088048058	0.04096428828	0.03972943609	0.03981274695	0.04556611357	0.0412707013	0.03575310175	0.0933022129	0.03525375947	0.04800758468	0.05481009289	0.03645263043	0.04512565272	0.03397058292	0.04111605784	0.03373907006	0.03230710216	0.03975902742	0.02338983051
G	0.0254283138	0.04245954054	0.02759778067	0.02928399928	0.09088767029	0.03979569521	0.03810500914	0.04347675538	0.0444784403	0.03234240341	0.04534032859	0.0383100074	0.03327986041	0.04884915298	0.03846261239	0.03904239132	0.04177501413	0.03847609797	0.03342476239	0.03730824328	0.03581443681	0.04378516483	0.03925008843	0.02027012686
H	0.01872011744	0.03932248559	0.04140417192	0.04103273398	0.03250022632	0.03960148575	0.04010432044	0.04350048668	0.032241088	0.03815886746	0.04054168549	0.03686905633	0.08492525504	0.04324052191	0.04366340364	0.04935268294	0.04474038184	0.03745555943	0.03179771781	0.03820241977	0.04560240079	0.03977356117	0.04024690298	0.08169440242
I	0.60000	0.04245217148	0.04365645545	0.0457830992	0.08275847652	0.03926546795	0.04385102704	0.0388654657	0.02916091014	0.03095889654	0.03312940252	0.03213297177	0.0328986595	0.04480065477	0.03792171137	0.03766761987	0.03771804054	0.04186739196	0.03242165519	0.02970359871	0.04032163033	0.03785147801	0.03894320397	0.02019476373
J	0.01806012511	0.04063279413	0.035885918	0.03734532555	0.03443502094	0.03190145742	0.03877656304	0.03900832794	0.03912833068	0.0432273179	0.03869624317	0.04432307605	0.08473274144	0.034692774	0.04656659123	0.03406776785	0.03805810823	0.03690983455	0.03665185353	0.04393940471	0.03743570479	0.04023643203	0.04277887611	0.03171495693
K	0.11678832117	0.02653427883	0.04051141167	0.0510291688	0.07924630108	0.04043835461	0.03850657412	0.03310573143	0.03821853889	0.04578225357	0.03952017788	0.03778545139	0.03340023746	0.03585735152	0.03147996729	0.04127426794	0.03872274854	0.04212409821	0.03722513832	0.03144289295	0.04071670632	0.04199099319	0.04176547522	0.02068117618
L	0.01813407845	0.03853673741	0.04127901214	0.04320290946	0.03348956652	0.04254943752	0.04328863106	0.04381410211	0.04143736065	0.04078443518	0.03509698414	0.04006519274	0.10231725207	0.03469733031	0.03896094528	0.0347766959	0.03647929744	0.04345311971	0.04196763736	0.04384092291	0.0444909766	0.04969877353	0.04182564458	0.02186825054
M	0.04309133489	0.04151334028	0.04345446437	0.03336309161	0.0928417007	0.04342524988	0.04335109014	0.04108843927	0.03747954524	0.06342394234	0.03169994122	0.04465523583	0.03434312813	0.04375451785	0.03904809297	0.03639604416	0.0482659661	0.03824484987	0.04001814496	0.04321776353	0.03930478575	0.03326116334	0.03100978528	0.02032194885
N	0.01834570069	0.03444560955	0.04660848151	0.03675268461	0.03329763059	0.04059679767	0.03442197879	0.04351158971	0.04292936609	0.03730690123	0.0350477858	0.03722069848	0.08392172685	0.03690920513	0.04589905014	0.04133137457	0.04204960711	0.03719564867	0.03187984208	0.03810525078	0.03597758122	0.03948565225	0.05450431771	0.02828282828
O	0.02905507832	0.04030570915	0.04161774483	0.04125202908	0.09298029999	0.04197460611	0.03035304451	0.03475729267	0.04475390667	0.03961381999	0.04118521497	0.03859922731	0.0338011929	0.04263927793	0.04405390665	0.04856131823	0.03762678512	0.03856178093	0.03791623074	0.03920876524	0.04011052169	0.05239818286	0.03899362001	0.01995771308
P	0.01845788684	0.04723333451	0.04248701025	0.0475316256	0.05889900279	0.03405594855	0.03036250124	0.04664207388	0.04661333333	0.03752241286	0.04193729164	0.04877323096	0.05559501517	0.04236298621	0.04826414003	0.04333340608	0.03917352281	0.04104180251	0.04785568609	0.04677269156	0.04461673074	0.02752306826	0.0449324615	0.01653824469
Plate information
Plate	Repeat	Barcode	Measured height	Chamber temperature at start	Chamber temperature at end	Humidity at start	Humidity at end	Ambient temperature at start	Ambient temperature at end	Group	Label	ScanX	ScanY	Measinfo	Kinetics	Measurement date
1	1	=""	14.8	24.48	24.5	29.2	29.2	23.11	23.23	1	Lilly FRET(1)	0	0	De=1st Ex=Top Em=Top Wdw=1 (14)	0	17-01-24 12:34:08
Background information
Plate	Label	Result	Signal	Flashes/Time	Meastime	MeasInfo
1	Lilly FRET	0	110	20	00:00:00.000	De=1st Ex=Top Em=Top Wdw=1 (14)
1	Lilly FRET	0	62	5	00:00:00.000	De=2nd Ex=Top Em=Top Wdw=1 (142)
Results for Lilly FRET(1) - channel 1 window 1 (Counts)
	01	02	03	04	05	06	07	08	09	10	11	12	13	14	15	16	17	18	19	20	21	22	23	24
A	252	6041	6956	6146	8423	6389	6536	5538	8218	7047	6515	7818	8387	6466	5802	6231	6803	7172	6366	7270	6508	7199	5820	3000
B	2654	4821	6423	5753	4909	5629	6226	6029	5947	6726	5761	5727	14623	5965	7095	6463	5642	5064	6046	5571	5952	7534	6068	60
C	82	5198	5574	5112	12594	5615	6173	6039	6144	5863	5500	5077	5109	5107	5912	6041	3929	5544	10785	6116	4645	8131	4259	2870
D	2694	7221	5191	4882	4642	6309	5591	6516	5548	6455	6223	6417	13288	6703	5617	6677	6445	4576	5307	6313	6038	6366	6719	42
E	76	6053	6514	6208	13121	5627	7414	7422	4827	6234	5938	6760	4826	5976	6094	6270	6825	5819	5683	5329	5986	5785	7317	2831
F	2702	6449	5700	6587	4612	5696	5701	5668	5562	6349	5789	5066	12632	4902	6684	7618	5027	6274	4700	5809	4665	4548	5491	69
G	141	6029	4029	4220	12729	5641	5274	6278	6251	4676	6568	5387	4730	7010	5510	5491	5912	5387	4716	5365	5032	6358	5548	2865
H	2729	5725	5915	5963	4667	5704	5705	6212	4656	5523	5742	5292	12021	6184	6142	7060	6353	5373	4492	5472	6519	5691	5627	54
I	78	6080	6242	6619	11877	5645	6112	5577	4137	4480	4722	4574	4690	6459	5428	5427	5235	5988	4667	4212	5817	5250	5473	2783
J	2558	5702	5033	5348	4925	4496	5487	5485	5498	6089	5352	6257	11691	4876	6502	4818	5330	5180	5163	6181	5182	5616	5864	81
K	64	3899	5751	7073	11162	5690	5459	4640	5414	6401	5581	5318	4726	4959	4312	5772	5428	5909	5248	4391	5647	5837	5812	2826
L	2583	5440	5830	6201	4773	6029	6104	6143	5873	5794	4918	5654	16112	4840	5401	4961	5184	6162	5903	6202	6183	6913	5788	81
M	92	5855	6431	4933	13141	6126	6136	5741	5245	8941	4476	6313	4758	6053	5336	5064	6761	5356	5646	5987	5432	4578	4256	2843
N	2591	4796	6435	5103	4601	5578	4726	5960	5927	5115	4804	5089	11232	4994	6219	5655	5742	5081	4296	5183	4885	5383	7492	84
O	115	5722	5884	5845	12937	5901	4285	4859	6315	5609	5735	5445	4749	5891	6139	6793	5201	5356	5255	5443	5618	7255	5409	2794
P	2644	6671	6051	6628	8263	4771	4270	6461	6555	5148	5837	6721	7749	5805	6673	5957	5447	5665	6664	6429	6221	3812	6267	88
Plate information
Plate	Repeat	Barcode	Measured height	Chamber temperature at start	Chamber temperature at end	Humidity at start	Humidity at end	Ambient temperature at start	Ambient temperature at end	Group	Label	ScanX	ScanY	Measinfo	Kinetics	Measurement date
1	1	=""	14.8	24.48	24.5	29.2	29.2	23.11	23.23	1	Lilly FRET(1)	0	0	De=2nd Ex=Top Em=Top Wdw=1 (142)	0	17-01-24 12:34:08
Background information
Plate	Label	Result	Signal	Flashes/Time	Meastime	MeasInfo
1	Lilly FRET	0	110	20	00:00:00.000	De=1st Ex=Top Em=Top Wdw=1 (14)
1	Lilly FRET	0	62	5	00:00:00.000	De=2nd Ex=Top Em=Top Wdw=1 (142)
Results for Lilly FRET(1) - channel 2 window 1 (Counts)
	01	02	03	04	05	06	07	08	09	10	11	12	13	14	15	16	17	18	19	20	21	22	23	24
A	11544	143982	145861	144830	145354	144229	144522	144566	143454	144268	143763	144933	143104	144431	143316	144499	142537	143691	142320	144132	142310	143039	142349	144749
B	146315	143112	143721	145263	144057	143663	144329	142927	142708	142816	143386	142817	140185	142855	142387	142184	140249	143007	138556	141065	139971	139269	143668	1198
C	1362	144030	142191	143287	141691	141986	141092	143013	141381	141984	143608	142169	145543	142354	141571	141859	142232	141047	137237	141236	141218	140696	141019	141159
D	145594	143485	141815	143402	141873	141991	141686	141500	141058	146962	141753	143075	137778	141876	141050	140579	140587	141300	139762	141609	140672	141520	142187	399
E	1914	142168	140454	141581	140279	140099	140075	140697	149346	140077	139169	139877	138351	138730	139831	140480	139086	139532	140246	139482	140009	139309	139041	139560
F	142793	140446	141547	148085	139997	139333	139170	142665	139704	139336	140269	141694	135388	139049	139228	138989	137905	139034	138355	141283	138267	140774	138107	2950
G	5545	141994	145990	144106	140052	141749	138407	144399	140540	144578	144860	140616	142128	143503	143256	140642	141520	140009	141093	143802	140502	145209	141350	141341
H	145779	145591	142860	145323	143599	144035	142254	142803	144412	144737	141632	143535	141548	143014	140667	143052	141997	143450	141268	143237	142953	143085	139812	661
I	130	143220	142980	144573	143514	143765	139381	143495	141868	144708	142532	142346	142559	144172	143137	144076	138793	143023	143947	141801	144265	138700	140538	137808
J	141638	140330	140250	143204	143023	140934	141503	140611	140512	140860	138308	141168	137975	140548	139628	141424	140049	140342	140866	140671	138424	139575	137077	2554
K	548	146942	141960	138607	140852	140708	141768	140157	141659	139814	141219	140742	141496	138298	136976	139845	140176	140276	140980	139650	138690	139006	139158	136646
L	142439	141164	141234	143532	142522	141694	141007	140206	141732	142064	140126	141120	157471	139492	138626	142653	142108	141808	140656	141466	138972	139098	138384	3704
M	2135	141039	147994	147858	141542	141070	141542	139723	139943	140972	141199	141372	138543	138340	136652	139136	140078	140045	141086	138531	138202	137638	137247	139898
N	141232	139234	138065	138847	138178	137400	137296	136975	138064	137106	137070	136725	133839	135305	135493	136821	136553	136602	134756	136018	135779	136328	137457	2970
O	3958	141965	141382	141690	139137	140585	141172	139798	141105	141592	139249	141065	140498	138159	139352	139885	138226	138894	138595	138821	140063	138459	138715	139996
P	143245	141235	142420	139444	140291	140093	140634	138523	140625	137198	139184	137801	139383	137030	138260	137469	139048	138030	139252	137452	139432	138502	139476	5321
Basic assay information
Assay ID:				19148
Assay Started:				17-01-24 12:29:14
Assay Finished:				17-01-24 12:34:16
Assay Exported:				17-01-24 12:34:16
Protocol ID:				100202
Protocol Name:				Lilly FRET_384
Serial#:				="1040204"
Protocol information
Protocol:
Protocol name				Lilly FRET_384
Number of assay repeats				1
Start assay repeat each				N/A
Number of plate repeats				1
Start plate repeat each				N/A
Is label meas. height used				Yes
Height of measurement				Defined in label
Is gripper height used				No
Mode of measurement				By Columns bi-directional
Rotated plate				No
Soft move				No
Protocol notes
Plate type:
Name of the plate type				384 OptiPlate
Number of rows				16
Number of columns				24
Number of the wells in the plate				384
Height of the plate				14.35 mm
Coordinates of corners:
384 OptiPlate + Lilly FRET
12.1 mm x------------------------------------------------------- x 115.6 mm
9 mm 9 mm
12.1 mm x------------------------------------------------------- x 115.6 mm
76.5 mm 76.5 mm
Platemap:
Plate				1
Group				1
	01	02	03	04	05	06	07	08	09	10	11	12	13	14	15	16	17	18	19	20	21	22	23	24
A	-	-	-	-	-	-	-	-	-	-	-	-	-	-	-	-	-	-	-	-	-	-	-	-
B	-	-	-	-	-	-	-	-	-	-	-	-	-	-	-	-	-	-	-	-	-	-	-	-
C	-	-	-	-	-	-	-	-	-	-	-	-	-	-	-	-	-	-	-	-	-	-	-	-
D	-	-	-	-	-	-	-	-	-	-	-	-	-	-	-	-	-	-	-	-	-	-	-	-
E	-	-	-	-	-	-	-	-	-	-	-	-	-	-	-	-	-	-	-	-	-	-	-	-
F	-	-	-	-	-	-	-	-	-	-	-	-	-	-	-	-	-	-	-	-	-	-	-	-
G	-	-	-	-	-	-	-	-	-	-	-	-	-	-	-	-	-	-	-	-	-	-	-	-
H	-	-	-	-	-	-	-	-	-	-	-	-	-	-	-	-	-	-	-	-	-	-	-	-
I	-	-	-	-	-	-	-	-	-	-	-	-	-	-	-	-	-	-	-	-	-	-	-	-
J	-	-	-	-	-	-	-	-	-	-	-	-	-	-	-	-	-	-	-	-	-	-	-	-
K	-	-	-	-	-	-	-	-	-	-	-	-	-	-	-	-	-	-	-	-	-	-	-	-
L	-	-	-	-	-	-	-	-	-	-	-	-	-	-	-	-	-	-	-	-	-	-	-	-
M	-	-	-	-	-	-	-	-	-	-	-	-	-	-	-	-	-	-	-	-	-	-	-	-
N	-	-	-	-	-	-	-	-	-	-	-	-	-	-	-	-	-	-	-	-	-	-	-	-
O	-	-	-	-	-	-	-	-	-	-	-	-	-	-	-	-	-	-	-	-	-	-	-	-
P	-	-	-	-	-	-	-	-	-	-	-	-	-	-	-	-	-	-	-	-	-	-	-	-
- - Undefined
Calculations:
Plate				1
Formula index				Calc 1
Formula name				Label ratio
Formula				Label ratio where X = Lilly FRET(1) channel 1 window 1 Y = Lilly FRET(1) channel 2 window 1
Auto export parameters:
Export format				Plate2
Include basic assay information				Yes
Place assay information at				End of file
Include basic plate information				Yes
Place plate information at				Beginning of plate
Include protocol information				Yes
Protocol info level				Large
Include error and warning information				Yes
Include background information				Yes
Add plate number to the file name				Yes
Each plate to separate file				No
Field separator to use				System
File name format				<DefaultDataFolder>\<Date>\<ProtocolName>_<AssayID>.csv
Operations:
Plate 1
Group 1
Measurement
Label				Lilly FRET(1)
Labels:
Lilly FRET				6000025
Light source				Laser
Top mirror				LANCE/DELFIA Bias
Bottom mirror				N/A
Exc. filter				N/A
Using of excitation filter				Top
Ems. filter				APC 665
Using of emission filter				Top
2nd ems. filter				Europium 615
Using of 2nd emission filter				Top
Measurement height				7.3 mm
Cycle				16600
Delay				30
Number of flashes				20
Number of flashes for 2nd detector				5
Number of sequence windows				1
Total time of windows				500
Excitation light				100%
Reference excitation light				100%
Reference AD gain				4
Reference signal				323509
Last edited				13-06-14 09:17:06
Last edited by				EnVision
Factory preset				No
Filters:
APC 665				205
Filter type				Emission
Description				M665 CWL=665nm BW=7 5nm Tmin=75%
Used with				Luminescence DELFIA - Time-resolved Fluorescence Fluorescence Intensity LANCE - Time-resolved Fluorescence
Last edited				26-02-19 14:51:38
Last edited by				Installation
Factory preset				Yes
Europium 615				203
Filter type				Emission
Description				M615 CWL=615nm BW=8 5nm Tmin=80%
Used with				Luminescence DELFIA - Time-resolved Fluorescence Fluorescence Intensity LANCE - Time-resolved FluorescenceLuminescence Absorbance DELFIA - Time-resolved Fluorescence Fluorescence Intensity LANCE - Time-resolved Fluorescence
Last edited				26-02-19 14:51:38
Last edited by				Installation
Factory preset				Yes
Mirror modules:
LANCE/DELFIA Bias				445
Used by				Top
Dual				No
Bias				Yes
Description				D400
Used with				Luminescence DELFIA - Time-resolved Fluorescence Fluorescence Intensity LANCE - Time-resolved Fluorescence
Last edited				26-02-19 14:51:38
Last edited by				Installation
Factory preset				Yes
Instrument:
Serial number				1040204
Nickname				EnVision
Normalization:
Exported with EnVision Workstation version 1.14.3049.528
