## Supplementary material for "Genome-wide arrayed CRISPR activation screen for prion protein modulators": Plate_XLIX_A.csv

Plate information
Plate	Repeat	Barcode	Measured height	Chamber temperature at start	Chamber temperature at end	Humidity at start	Humidity at end	Ambient temperature at start	Ambient temperature at end	Formula	Measurement date
1	1	=""	N/A	N/A	N/A	N/A	N/A	N/A	N/A	Calc 1: Label ratio = X / Y where X = Lilly FRET(1) channel 1 window 1 Y = Lilly FRET(1) channel 2 window 1	24-01-24 12:06:03
Background information
Plate	Label	Result	Signal	Flashes/Time	Meastime	MeasInfo
1	Lilly FRET	0	107	20	00:00:00.000	De=1st Ex=Top Em=Top Wdw=1 (14)
1	Lilly FRET	0	77	5	00:00:00.000	De=2nd Ex=Top Em=Top Wdw=1 (142)
Calculated results: Calc 1: Label ratio = X / Y where X = Lilly FRET(1) channel 1 window 1 Y = Lilly FRET(1) channel 2 window 1
	01	02	03	04	05	06	07	08	09	10	11	12	13	14	15	16	17	18	19	20	21	22	23	24
A	0.02370562566	0.03602303466	0.03980470793	0.04490833892	0.05778674644	0.04268395947	0.04135507767	0.04353670062	0.0519165488	0.02982454909	0.04231841033	0.03974386339	0.05814194674	0.03926279229	0.04117216941	0.03490251148	0.03880031616	0.0384490819	0.04020176327	0.04141877727	0.04710194109	0.04162747442	0.04399876626	0.02071471063
B	0.01779403644	0.0442800761	0.03753589401	0.03293042599	0.03292568203	0.03192859904	0.03748320901	0.04506727733	0.04130667442	0.0425289824	0.03923773198	0.03552116951	0.10080264743	0.04035219024	0.03647185147	0.03498753714	0.04259004498	0.03624792671	0.04106436329	0.03605060334	0.03253545029	0.03989915131	0.0431217648	0.03082064612
C	0.03178776291	0.03697186772	0.03563880339	0.0313901984	0.09634036416	0.03785493464	0.03963737857	0.03895028022	0.0512021529	0.03765672472	0.03416542289	0.04430503397	0.03311244029	0.04471619948	0.04511400306	0.03044318166	0.03076901162	0.03195366116	0.03491470836	0.04328464931	0.03789155904	0.04482320943	0.03733413838	0.02091152815
D	0.01804742796	0.03844579602	0.0389381676	0.04394279568	0.03224109205	0.02823606367	0.04821612585	0.03881744378	0.034547864	0.03506550218	0.04033642293	0.03777779382	0.09792667472	0.04488862356	0.03874529302	0.03191861004	0.03088838986	0.02976782394	0.04112868747	0.03133475225	0.03504681383	0.03003086262	0.04057114287	0.05210918114
E	0.04164289789	0.04698566121	0.03628970775	0.03794198139	0.09099765602	0.03802986124	0.04263959391	0.04287939657	0.0510095565	0.04358421665	0.0341444328	0.02698251188	0.03357708805	0.04543049472	0.04380622938	0.03082344512	0.02925132364	0.03254259015	0.03771893033	0.03804809467	0.03431404814	0.03881338115	0.0387482482	0.01980719318
F	0.01805118419	0.03926952773	0.03817052846	0.04609978403	0.0300148194	0.03885036904	0.03120297424	0.03452485775	0.03875467145	0.04327039591	0.03468344533	0.037227632	0.09141606771	0.041064251	0.03560746332	0.04159206317	0.02667400881	0.04118658705	0.03950860024	0.04248668588	0.02874787687	0.04244799653	0.04212889887	0.11920529801
G	0.03518980327	0.04352281461	0.03245489603	0.02986296494	0.08031565166	0.03670792946	0.03778916273	0.0288648726	0.04223520351	0.03008936862	0.03841359116	0.03389134832	0.03024909723	0.04297871713	0.03678486097	0.03564419533	0.04093495288	0.03809606456	0.04067264901	0.03411744105	0.03919406212	0.03846545159	0.03811216716	0.02087141551
H	0.01814411974	0.0402345402	0.03904827448	0.04024387617	0.03167942189	0.03538774862	0.03221822594	0.03599137931	0.0296221511	0.03643891145	0.03705524311	0.0439713648	0.07538162358	0.03668761585	0.0375002719	0.03383611313	0.04230578744	0.03677592848	0.03437062164	0.03581997939	0.03247365012	0.04087599693	0.0381237367	0.03425117529
I	0.02844500632	0.04002570327	0.03493706111	0.03285737755	0.08756246971	0.03781971819	0.0337496953	0.03958148685	0.0407488345	0.03412577518	0.0389462375	0.03362506093	0.03178377751	0.03748587489	0.03042284936	0.05232413622	0.04272461115	0.03128830817	0.04443951494	0.03444764849	0.04512642061	0.03246562031	0.03026783877	0.02076094635
J	0.01817157346	0.03461651949	0.04315367808	0.03918878918	0.03215759331	0.03718147377	0.03964191523	0.04136555642	0.04512060958	0.04107615918	0.03844526783	0.03529411765	0.08379180272	0.03744606889	0.04365431592	0.03661664511	0.03822155193	0.02706567182	0.03807339108	0.03521612934	0.03908915043	0.03206194946	0.03909298933	0.02902240326
K	0.04198019802	0.03742510658	0.03648467745	0.04103240474	0.08781482477	0.03610067787	0.03792348011	0.04158485065	0.04360473658	0.0310995081	0.03796227188	0.03802400573	0.0323488045	0.02883544087	0.03916525443	0.04549802876	0.04546575312	0.04811484811	0.03688423323	0.03881618532	0.03322055434	0.03757086931	0.03111911263	0.02021835238
L	0.01760113054	0.03914911904	0.02852906119	0.03768575963	0.03136691487	0.0340978434	0.0389481427	0.04062549053	0.03423915075	0.0351737883	0.03644311667	0.03732285777	0.09017592558	0.04324667089	0.03911651022	0.04398490433	0.05199701354	0.06125550316	0.03839438932	0.03258864215	0.03634705861	0.03294866104	0.02799270395	0.02137167282
M	0.03073089701	0.03665218892	0.03965199933	0.03622561878	0.08725744564	0.03999850501	0.03449746409	0.04154459913	0.05035586236	0.04719834686	0.04067493327	0.04294979434	0.03096228603	0.05106756452	0.03160343486	0.03232694037	0.04583039263	0.04126069325	0.03377303912	0.03986648805	0.03875787999	0.04451525758	0.03448631829	0.01962442281
N	0.01743897816	0.0533932764	0.02773081568	0.03958007398	0.03141977611	0.0384293751	0.03357022772	0.0383905134	0.02881861985	0.03478220344	0.03794279717	0.03906292143	0.08876746343	0.03920727931	0.03800982764	0.04042123896	0.04148926734	0.02474608269	0.03872492576	0.03552265725	0.04436669104	0.0391851417	0.04037559392	0.01910828025
O	0.0338243317	0.04746467719	0.05108251169	0.03660485584	0.0917365234	0.04094700669	0.02972499681	0.03829888795	0.04041544867	0.03608274262	0.04274544133	0.03914712534	0.0320737462	0.04043180904	0.04455493089	0.03945128217	0.04365674645	0.09532223287	0.02746129343	0.03645956075	0.03697522047	0.04038870559	0.03873668868	0.02095001643
P	0.01857962896	0.04140362443	0.04335049855	0.03004517358	0.05542611444	0.02913926534	0.05360526183	0.04087547396	0.02968088496	0.04825397313	0.05447597427	0.04437947018	0.05390783499	0.04041680059	0.03989359753	0.04040859135	0.04742723397	0.03013159059	0.03772294887	0.04162540209	0.04516190602	0.04273413173	0.0409360624	0.02525429674
Plate information
Plate	Repeat	Barcode	Measured height	Chamber temperature at start	Chamber temperature at end	Humidity at start	Humidity at end	Ambient temperature at start	Ambient temperature at end	Group	Label	ScanX	ScanY	Measinfo	Kinetics	Measurement date
1	1	=""	14.85	24.63	24.55	34.9	34.9	23.41	23.43	1	Lilly FRET(1)	0	0	De=1st Ex=Top Em=Top Wdw=1 (14)	0	24-01-24 12:06:03
Background information
Plate	Label	Result	Signal	Flashes/Time	Meastime	MeasInfo
1	Lilly FRET	0	107	20	00:00:00.000	De=1st Ex=Top Em=Top Wdw=1 (14)
1	Lilly FRET	0	77	5	00:00:00.000	De=2nd Ex=Top Em=Top Wdw=1 (142)
Results for Lilly FRET(1) - channel 1 window 1 (Counts)
	01	02	03	04	05	06	07	08	09	10	11	12	13	14	15	16	17	18	19	20	21	22	23	24
A	201	5167	5707	6428	8190	6049	5873	6219	7341	4248	6044	5586	8129	5573	5856	4946	5449	5461	5595	5848	6593	5886	6134	2925
B	2578	6238	5281	4656	4655	4461	5246	6337	5828	5943	5514	4986	13890	5715	5129	4969	5975	5092	5781	5061	4582	5618	6048	83
C	133	5316	5025	4408	13360	5302	5496	5407	7230	5280	4830	6123	4617	6282	6389	4318	4320	4507	4900	6114	5372	6180	5194	2925
D	2532	5354	5417	6087	4412	3885	6691	5403	4849	4818	5640	5234	13291	6241	5299	4477	4319	4131	5772	4402	4825	4116	5518	42
E	73	6475	4998	5199	12423	5191	5838	5753	6955	5884	4625	3686	4509	6182	6028	4216	4011	4468	5216	5196	4692	5206	5198	2671
F	2535	5320	5176	6297	4071	5211	4230	4666	5268	5892	4702	5035	12032	5476	4750	5668	3633	5580	5345	5736	3859	5675	5685	54
G	127	6116	4553	4195	11165	5139	5296	4033	5813	4148	5300	4624	4113	5828	5019	4922	5655	5268	5575	4676	5402	5293	5253	2923
H	2599	5613	5447	5604	4454	4900	4461	5010	4137	5052	5126	6087	10311	5067	5172	4666	5894	5060	4661	4902	4412	5648	5300	51
I	90	5606	4821	4600	12107	5156	4569	5493	5594	4727	5365	4622	4384	5175	4201	7157	5881	4339	6010	4635	6095	4410	4118	2880
J	2580	4810	5925	5428	4419	5015	5336	5621	6111	5675	5271	4746	11240	4869	5951	5068	5170	3729	5112	4744	5294	4335	5279	57
K	106	5197	5042	5631	11757	4825	5072	5591	5936	4217	5188	5094	4370	3701	5223	6278	6085	6502	4926	5161	4497	5096	4183	2776
L	2491	5466	4021	5224	4301	4582	5295	5435	4580	4818	4977	5083	12020	5797	5313	5979	7034	8223	5146	4363	4983	4454	3806	110
M	148	5097	5451	4944	11939	5351	4530	5488	6587	6304	5501	5576	4086	6575	4225	4315	6169	5484	4460	5327	5146	5965	4677	2669
N	2392	7209	3789	5414	4297	5055	4393	5031	3774	4478	5061	5069	11583	4938	4997	5389	5613	3277	5112	4727	5947	5207	5362	78
O	124	6413	6958	5016	12377	5493	3955	5135	5475	4851	5762	5262	4384	5427	6031	5260	5966	12732	3707	4796	4763	5374	5209	2869
P	2680	5778	6078	4117	7541	4010	7441	5444	3912	6279	7199	5783	7254	5407	5444	5471	6464	4085	5076	5422	6152	5613	5526	72
Plate information
Plate	Repeat	Barcode	Measured height	Chamber temperature at start	Chamber temperature at end	Humidity at start	Humidity at end	Ambient temperature at start	Ambient temperature at end	Group	Label	ScanX	ScanY	Measinfo	Kinetics	Measurement date
1	1	=""	14.85	24.63	24.55	34.9	34.9	23.41	23.43	1	Lilly FRET(1)	0	0	De=2nd Ex=Top Em=Top Wdw=1 (142)	0	24-01-24 12:06:03
Background information
Plate	Label	Result	Signal	Flashes/Time	Meastime	MeasInfo
1	Lilly FRET	0	107	20	00:00:00.000	De=1st Ex=Top Em=Top Wdw=1 (14)
1	Lilly FRET	0	77	5	00:00:00.000	De=2nd Ex=Top Em=Top Wdw=1 (142)
Results for Lilly FRET(1) - channel 2 window 1 (Counts)
	01	02	03	04	05	06	07	08	09	10	11	12	13	14	15	16	17	18	19	20	21	22	23	24
A	8479	143436	143375	143136	141728	141716	142014	142845	141400	142433	142822	140550	139813	141941	142232	141709	140437	142032	139173	141192	139973	141397	139413	141204
B	144880	140876	140692	141389	141379	139718	139956	140612	141091	139740	140528	140367	137794	141628	140629	142022	140291	140477	140779	140386	140831	140805	140254	2693
C	4184	143785	140998	140426	138675	140061	138657	138818	141205	140214	141371	138201	139434	140486	141619	141838	140401	141048	140342	141251	141773	137875	139122	139875
D	140297	139261	139118	138521	136844	137590	138771	139190	140356	137400	139824	138547	135724	139033	136765	140263	139826	138774	140340	140483	137673	137059	136008	806
E	1753	137808	137725	137025	136520	136498	136915	134167	136347	135003	135454	136607	134288	136076	137606	136779	137122	137297	138286	136564	136737	134129	134148	134850
F	140434	135474	135602	136595	135633	134130	135564	135149	135932	136167	135569	135249	131618	133352	133399	136276	136200	135481	135287	135007	134236	133693	134943	453
G	3609	140524	140287	140475	139014	139997	140146	139720	137634	137856	137972	136436	135971	135602	136442	138087	138146	138282	137070	137056	137827	137604	137830	140048
H	143242	139507	139494	139251	140596	138466	138462	139200	139659	138643	138334	138431	136784	138112	137919	137900	139319	137590	135610	136851	135864	138174	139021	1489
I	3164	140060	137991	139999	138267	136331	135379	138777	137280	138517	137754	137457	137932	138052	138087	136782	137649	138678	135240	134552	135065	135836	136052	138722
J	141980	138951	137300	138509	137417	134879	134605	135886	135437	138158	137104	134470	134142	130027	136321	138407	135264	137776	134267	134711	135434	135207	135037	1964
K	2525	138864	138195	137233	133884	133654	133743	134448	136132	135597	136662	133968	135090	128349	133358	137984	133837	135135	133553	132960	135368	135637	134419	137301
L	141525	139620	140944	138620	137119	134378	135950	133783	133765	136977	136569	136190	133295	134045	135825	135933	135277	134241	134030	133881	137095	135180	135964	5147
M	4816	139064	137471	136478	136825	133780	131314	132099	130809	133564	135243	129826	131967	128751	133688	133480	134605	132911	132058	133621	132773	133999	135619	136004
N	137164	135017	136635	136786	136761	131540	130860	131048	130957	128744	133385	129765	130487	125946	131466	133321	135288	132425	132008	133070	134042	132882	132803	4082
O	3666	135111	136211	137031	134919	134149	133053	134077	135468	134441	134798	134416	136685	134226	135361	133329	136657	133568	134990	131543	128816	133057	134472	136945
P	144244	139553	140206	137027	136055	137615	138811	133185	131802	130124	132150	130308	134563	133781	136463	135392	136293	135572	134560	130257	136221	131347	134991	2851
Basic assay information
Assay ID:				19157
Assay Started:				24-01-24 12:01:08
Assay Finished:				24-01-24 12:06:10
Assay Exported:				24-01-24 12:06:10
Protocol ID:				100202
Protocol Name:				Lilly FRET_384
Serial#:				="1040204"
Protocol information
Protocol:
Protocol name				Lilly FRET_384
Number of assay repeats				1
Start assay repeat each				N/A
Number of plate repeats				1
Start plate repeat each				N/A
Is label meas. height used				Yes
Height of measurement				Defined in label
Is gripper height used				No
Mode of measurement				By Columns bi-directional
Rotated plate				No
Soft move				No
Protocol notes
Plate type:
Name of the plate type				384 OptiPlate
Number of rows				16
Number of columns				24
Number of the wells in the plate				384
Height of the plate				14.35 mm
Coordinates of corners:
384 OptiPlate + Lilly FRET
12.1 mm x------------------------------------------------------- x 115.6 mm
9 mm 9 mm
12.1 mm x------------------------------------------------------- x 115.6 mm
76.5 mm 76.5 mm
Platemap:
Plate				1
Group				1
	01	02	03	04	05	06	07	08	09	10	11	12	13	14	15	16	17	18	19	20	21	22	23	24
A	-	-	-	-	-	-	-	-	-	-	-	-	-	-	-	-	-	-	-	-	-	-	-	-
B	-	-	-	-	-	-	-	-	-	-	-	-	-	-	-	-	-	-	-	-	-	-	-	-
C	-	-	-	-	-	-	-	-	-	-	-	-	-	-	-	-	-	-	-	-	-	-	-	-
D	-	-	-	-	-	-	-	-	-	-	-	-	-	-	-	-	-	-	-	-	-	-	-	-
E	-	-	-	-	-	-	-	-	-	-	-	-	-	-	-	-	-	-	-	-	-	-	-	-
F	-	-	-	-	-	-	-	-	-	-	-	-	-	-	-	-	-	-	-	-	-	-	-	-
G	-	-	-	-	-	-	-	-	-	-	-	-	-	-	-	-	-	-	-	-	-	-	-	-
H	-	-	-	-	-	-	-	-	-	-	-	-	-	-	-	-	-	-	-	-	-	-	-	-
I	-	-	-	-	-	-	-	-	-	-	-	-	-	-	-	-	-	-	-	-	-	-	-	-
J	-	-	-	-	-	-	-	-	-	-	-	-	-	-	-	-	-	-	-	-	-	-	-	-
K	-	-	-	-	-	-	-	-	-	-	-	-	-	-	-	-	-	-	-	-	-	-	-	-
L	-	-	-	-	-	-	-	-	-	-	-	-	-	-	-	-	-	-	-	-	-	-	-	-
M	-	-	-	-	-	-	-	-	-	-	-	-	-	-	-	-	-	-	-	-	-	-	-	-
N	-	-	-	-	-	-	-	-	-	-	-	-	-	-	-	-	-	-	-	-	-	-	-	-
O	-	-	-	-	-	-	-	-	-	-	-	-	-	-	-	-	-	-	-	-	-	-	-	-
P	-	-	-	-	-	-	-	-	-	-	-	-	-	-	-	-	-	-	-	-	-	-	-	-
- - Undefined
Calculations:
Plate				1
Formula index				Calc 1
Formula name				Label ratio
Formula				Label ratio where X = Lilly FRET(1) channel 1 window 1 Y = Lilly FRET(1) channel 2 window 1
Auto export parameters:
Export format				Plate2
Include basic assay information				Yes
Place assay information at				End of file
Include basic plate information				Yes
Place plate information at				Beginning of plate
Include protocol information				Yes
Protocol info level				Large
Include error and warning information				Yes
Include background information				Yes
Add plate number to the file name				Yes
Each plate to separate file				No
Field separator to use				System
File name format				<DefaultDataFolder>\<Date>\<ProtocolName>_<AssayID>.csv
Operations:
Plate 1
Group 1
Measurement
Label				Lilly FRET(1)
Labels:
Lilly FRET				6000025
Light source				Laser
Top mirror				LANCE/DELFIA Bias
Bottom mirror				N/A
Exc. filter				N/A
Using of excitation filter				Top
Ems. filter				APC 665
Using of emission filter				Top
2nd ems. filter				Europium 615
Using of 2nd emission filter				Top
Measurement height				7.3 mm
Cycle				16600
Delay				30
Number of flashes				20
Number of flashes for 2nd detector				5
Number of sequence windows				1
Total time of windows				500
Excitation light				100%
Reference excitation light				100%
Reference AD gain				4
Reference signal				323509
Last edited				13-06-14 09:17:06
Last edited by				EnVision
Factory preset				No
Filters:
APC 665				205
Filter type				Emission
Description				M665 CWL=665nm BW=7 5nm Tmin=75%
Used with				Luminescence DELFIA - Time-resolved Fluorescence Fluorescence Intensity LANCE - Time-resolved Fluorescence
Last edited				26-02-19 14:51:38
Last edited by				Installation
Factory preset				Yes
Europium 615				203
Filter type				Emission
Description				M615 CWL=615nm BW=8 5nm Tmin=80%
Used with				Luminescence DELFIA - Time-resolved Fluorescence Fluorescence Intensity LANCE - Time-resolved FluorescenceLuminescence Absorbance DELFIA - Time-resolved Fluorescence Fluorescence Intensity LANCE - Time-resolved Fluorescence
Last edited				26-02-19 14:51:38
Last edited by				Installation
Factory preset				Yes
Mirror modules:
LANCE/DELFIA Bias				445
Used by				Top
Dual				No
Bias				Yes
Description				D400
Used with				Luminescence DELFIA - Time-resolved Fluorescence Fluorescence Intensity LANCE - Time-resolved Fluorescence
Last edited				26-02-19 14:51:38
Last edited by				Installation
Factory preset				Yes
Instrument:
Serial number				1040204
Nickname				EnVision
Normalization:
Notifications for plate 1 repeat 1:
WARNING: Plate height defined in the plate editor does not match the actual plate height. Measured height is 14.85 mm. Plate editor height is 14.35 mm. The results may be affected.
Exported with EnVision Workstation version 1.14.3049.528
