## Supplementary material for "Genome-wide arrayed CRISPR activation screen for prion protein modulators": Plate_XLIX_B.csv

Plate information
Plate	Repeat	Barcode	Measured height	Chamber temperature at start	Chamber temperature at end	Humidity at start	Humidity at end	Ambient temperature at start	Ambient temperature at end	Formula	Measurement date
1	1	=""	N/A	N/A	N/A	N/A	N/A	N/A	N/A	Calc 1: Label ratio = X / Y where X = Lilly FRET(1) channel 1 window 1 Y = Lilly FRET(1) channel 2 window 1	24-01-24 12:11:52
Background information
Plate	Label	Result	Signal	Flashes/Time	Meastime	MeasInfo
1	Lilly FRET	0	124	20	00:00:00.000	De=1st Ex=Top Em=Top Wdw=1 (14)
1	Lilly FRET	0	58	5	00:00:00.000	De=2nd Ex=Top Em=Top Wdw=1 (142)
Calculated results: Calc 1: Label ratio = X / Y where X = Lilly FRET(1) channel 1 window 1 Y = Lilly FRET(1) channel 2 window 1
	01	02	03	04	05	06	07	08	09	10	11	12	13	14	15	16	17	18	19	20	21	22	23	24
A	0.02618465163	0.03491637942	0.04058600721	0.04355124301	0.0548153543	0.04242091529	0.04116755968	0.04225865209	0.04466287909	0.02987624544	0.04437393076	0.03914373528	0.05940737731	0.04086298548	0.04032503148	0.03444117815	0.03799861456	0.0337182415	0.04517356849	0.04704993083	0.04653449481	0.04097023313	0.04367132765	0.02096117064
B	0.01798826029	0.0414107489	0.03809469901	0.03339757788	0.03178598396	0.03202214871	0.03759311742	0.04294178906	0.04143847725	0.04113640308	0.03887759311	0.03460187814	0.094626993	0.04229277049	0.0362543346	0.03388228844	0.04249688553	0.03604739098	0.04320221535	0.04190863479	0.03193398958	0.04015969244	0.04451275127	0.0251396648
C	0.03830645161	0.03703943069	0.03510826305	0.03111868421	0.09013701236	0.03709108774	0.04017135526	0.03873749793	0.05154841666	0.03742274953	0.031998012	0.043351756	0.03267440675	0.04374995427	0.04471565636	0.02950614499	0.02989533394	0.03121264643	0.0353612707	0.04160515367	0.03738690986	0.04464357794	0.03796892926	0.02059994613
D	0.01776434104	0.03749686391	0.03642827026	0.0422899407	0.03168104851	0.02759330278	0.04632880914	0.03711234651	0.03487069093	0.03346889744	0.03895620438	0.03962947235	0.0956000476	0.04386748225	0.03794087786	0.03164233203	0.03097244863	0.02997548717	0.04481722584	0.03121210141	0.03562882212	0.03560203357	0.03986742563	0.0650887574
E	0.12857142857	0.04737224686	0.03323906928	0.0381826546	0.07425622299	0.03862008953	0.0431249633	0.04162401661	0.05012911935	0.04351674179	0.03398582744	0.02775961566	0.03218609874	0.04555539011	0.04232213246	0.0312479292	0.02920047891	0.03217783534	0.03739965901	0.03701859716	0.03249370277	0.03910709785	0.03826292125	0.01997533366
F	0.0175456136	0.03953676155	0.04108918486	0.04560077208	0.03182635329	0.03876885566	0.03175282374	0.03362393654	0.03821768358	0.04714711825	0.03401244249	0.03679319508	0.09133283794	0.04185693109	0.03515229458	0.04108700031	0.02693333132	0.04150402945	0.04018009465	0.04268162038	0.02915805919	0.04260719179	0.04264672756	0.05565371025
G	0.03533026114	0.04531512957	0.0316602864	0.03013080935	0.09017189154	0.03710829325	0.03838820481	0.0309685826	0.0439503019	0.03034124999	0.04258537769	0.03375909698	0.03182251107	0.04339179172	0.03717185008	0.03801270013	0.03905955931	0.03928415539	0.04133875417	0.0334953802	0.04428326155	0.03904873328	0.03751387021	0.02012168933
H	0.01783267623	0.04057308315	0.03808866258	0.03939772362	0.03186802289	0.03427858035	0.03207525785	0.03680755955	0.02979312303	0.03667169962	0.03793091053	0.04360373521	0.08702919708	0.03824216855	0.03703944611	0.03502278314	0.04488110988	0.0376935062	0.03522925449	0.0370133003	0.03372014739	0.04214774292	0.03770620581	0.07349665924
I	0.06191117093	0.03995504878	0.03248166129	0.03315846496	0.09341941615	0.03844420762	0.0326788441	0.04087049212	0.04519989906	0.03489847256	0.03840063052	0.03543785935	0.03225431341	0.03814282771	0.03088591533	0.05208266318	0.04292612613	0.03226586618	0.04615295998	0.03551526967	0.04514069828	0.03270888437	0.03048992356	0.02045904206
J	0.01780980315	0.03138384125	0.04245744329	0.03818121224	0.0314450158	0.03867003182	0.03957695841	0.040071322	0.04655793388	0.04264682114	0.03808498717	0.03673148985	0.09110733294	0.03982825538	0.04568803171	0.03990299345	0.03883981892	0.02793117712	0.03901586094	0.03488549674	0.03676259152	0.03165801133	0.03907879835	0.03017602682
K	0.08941877794	0.03701493406	0.03575220472	0.04202197352	0.09020228123	0.03593222825	0.03848048841	0.04283008718	0.04282812953	0.0309802155	0.03862424536	0.03829916653	0.03227106818	0.0306087678	0.03830300519	0.04431170483	0.04978085762	0.04478734015	0.03490818669	0.03820835505	0.03376695061	0.03698668598	0.03108957763	0.01999690313
L	0.01854217227	0.03679967668	0.02836915115	0.03759446972	0.03116112279	0.03422357151	0.03984254203	0.04086335747	0.03474697987	0.03523947878	0.03581762094	0.03836110682	0.09362648221	0.04393057668	0.03952437151	0.04369762646	0.05044687629	0.07170272923	0.03703784762	0.03262986425	0.03632489737	0.03255192966	0.02707208403	0.13196480938
M	0.45810055866	0.03769316365	0.04051470965	0.03671796834	0.07942394689	0.04050020585	0.034114735	0.04103434015	0.04905794789	0.04580682817	0.04089342038	0.0408981438	0.03182652729	0.05226736018	0.03039295565	0.03221705678	0.04631463797	0.04189347174	0.03311388211	0.03929054029	0.0390345383	0.04247544088	0.03572824877	0.02051991727
N	0.0179855087	0.05136188497	0.02620240332	0.03745321139	0.0312740764	0.0375119544	0.03246665566	0.03755844117	0.02927469983	0.03419740778	0.03757686517	0.03692075472	0.0756429189	0.03854866636	0.03823440795	0.03888729046	0.0395297853	0.02426839591	0.03723732306	0.03540184035	0.04349441815	0.03896153611	0.04082629739	0.03325415677
O	0.03757225434	0.04804335176	0.05040493438	0.03615977473	0.08381216124	0.04037449229	0.02742708837	0.03704091633	0.03900668522	0.03612142197	0.04177435166	0.04000496593	0.03139601607	0.04031545363	0.044332539	0.03941132638	0.04374671768	0.09522803576	0.02679480934	0.03838106056	0.03740493324	0.04096481003	0.04050308126	0.01988491568
P	0.01803291431	0.0390544402	0.04209477186	0.03099235051	0.05628012894	0.03076183076	0.05364193932	0.04115217065	0.0298753952	0.04796439007	0.05392645986	0.04132062318	0.05309160334	0.04047364551	0.03866260399	0.03869460687	0.04915742994	0.03041833606	0.03658176449	0.0402978537	0.04283127075	0.04268944251	0.04855441793	0.01634877384
Plate information
Plate	Repeat	Barcode	Measured height	Chamber temperature at start	Chamber temperature at end	Humidity at start	Humidity at end	Ambient temperature at start	Ambient temperature at end	Group	Label	ScanX	ScanY	Measinfo	Kinetics	Measurement date
1	1	=""	14.9	24.65	24.55	35.2	35.1	23.38	23.63	1	Lilly FRET(1)	0	0	De=1st Ex=Top Em=Top Wdw=1 (14)	0	24-01-24 12:11:52
Background information
Plate	Label	Result	Signal	Flashes/Time	Meastime	MeasInfo
1	Lilly FRET	0	124	20	00:00:00.000	De=1st Ex=Top Em=Top Wdw=1 (14)
1	Lilly FRET	0	58	5	00:00:00.000	De=2nd Ex=Top Em=Top Wdw=1 (142)
Results for Lilly FRET(1) - channel 1 window 1 (Counts)
	01	02	03	04	05	06	07	08	09	10	11	12	13	14	15	16	17	18	19	20	21	22	23	24
A	289	4923	5754	6149	7677	5950	5870	6032	6234	4162	6251	5451	8188	5773	5573	4827	5266	4710	6219	6598	6389	5650	6009	2948
B	2565	5832	5384	4644	4420	4453	5213	5979	5743	5689	5373	4838	12867	5843	5102	4697	5765	5005	6022	5730	4412	5432	6198	54
C	95	5158	4887	4310	12322	5134	5542	5372	7086	5135	4378	5930	4486	5979	6082	4055	4153	4178	4733	5580	5149	6083	5262	2830
D	2509	5231	5011	5855	4380	3835	6465	5147	4730	4625	5337	5506	12854	5895	5157	4330	4237	4121	6086	4298	4824	4916	5449	66
E	54	6517	4537	5229	10086	5237	5875	5693	6833	5851	4561	3906	4357	6119	5873	4244	3951	4373	5111	5056	4515	5275	5157	2721
F	2457	5435	5624	6237	4302	5279	4304	4794	5202	6370	4576	4957	12168	5619	4756	5508	3566	5593	5417	5777	3938	5691	5869	63
G	92	6220	4466	4183	12354	5092	5275	4278	6056	4258	5968	4546	4544	6000	5198	5202	5396	5400	5694	4575	6087	5407	5105	2811
H	2551	5661	5296	5521	4499	4805	4528	5204	4198	5149	5276	6089	11923	5203	5125	4873	6208	5274	5131	5140	4658	5786	5184	33
I	92	5582	4583	4652	13370	5375	4537	5713	6269	4814	5262	5128	4438	5183	4284	7286	5956	4536	6410	4882	6237	4489	4212	2823
J	2526	4316	5774	5270	4409	5286	5471	5506	6360	5805	5166	4960	12325	5408	6235	5512	5268	3849	5333	4797	4986	4316	5245	72
K	60	5086	4950	5741	12147	4899	5389	5812	5757	4195	5259	5289	4403	4132	5176	5994	6724	6017	4745	5131	4527	5006	4203	2712
L	2613	5099	3947	5248	4284	4667	5334	5621	4766	4803	4865	5465	12507	6009	5325	5976	6841	9789	5077	4507	4893	4413	3670	45
M	82	5115	5532	4991	10815	5509	4686	5854	6611	6200	5575	5570	4299	6994	4066	4359	6266	5626	4557	5321	5235	5742	4752	2758
N	2517	6945	3515	5033	4181	4903	4328	5053	3945	4459	5017	4892	9886	5054	5076	5136	5229	3211	4951	4686	5735	5089	5348	42
O	117	6605	6840	4931	11319	5507	3741	4951	5438	4924	5625	5478	4213	5383	5916	5289	5831	12622	3630	5136	4933	5377	5304	2692
P	2552	5262	5744	4165	7612	4157	7268	5479	4016	6336	7242	5453	7119	5339	5177	5102	6546	4077	4955	5336	5676	5593	6459	120
Plate information
Plate	Repeat	Barcode	Measured height	Chamber temperature at start	Chamber temperature at end	Humidity at start	Humidity at end	Ambient temperature at start	Ambient temperature at end	Group	Label	ScanX	ScanY	Measinfo	Kinetics	Measurement date
1	1	=""	14.9	24.65	24.55	35.2	35.1	23.38	23.63	1	Lilly FRET(1)	0	0	De=2nd Ex=Top Em=Top Wdw=1 (142)	0	24-01-24 12:11:52
Background information
Plate	Label	Result	Signal	Flashes/Time	Meastime	MeasInfo
1	Lilly FRET	0	124	20	00:00:00.000	De=1st Ex=Top Em=Top Wdw=1 (14)
1	Lilly FRET	0	58	5	00:00:00.000	De=2nd Ex=Top Em=Top Wdw=1 (142)
Results for Lilly FRET(1) - channel 2 window 1 (Counts)
	01	02	03	04	05	06	07	08	09	10	11	12	13	14	15	16	17	18	19	20	21	22	23	24
A	11037	140994	141773	141190	140052	140261	142588	142740	139579	139308	140871	139256	137828	141277	138202	140152	138584	139687	137669	140234	137296	137905	137596	140641
B	142593	140833	141332	139052	139055	139060	138669	139235	138591	138296	138203	139819	135976	138156	140728	138627	135657	138845	139391	136726	138160	135260	139241	2148
C	2480	139257	139198	138502	136703	138416	137959	138677	137463	137216	136821	136788	137294	136663	136015	137429	138918	133856	133847	134118	137722	136257	138587	137379
D	141238	139505	137558	138449	138253	138983	139546	138687	135644	138188	137000	138937	134456	134382	135922	136842	136799	137479	135796	137703	135396	138082	136678	1014
E	420	137570	136496	136947	135827	135603	136232	136772	136308	134454	134203	140708	135369	134320	138769	135817	135306	135901	136659	136580	138950	134886	134778	136218
F	140035	137467	136873	136774	135171	136166	135547	142577	136115	135109	134539	134726	133227	134243	135297	134057	132401	134758	134818	135351	135057	133569	137619	1132
G	2604	137261	141060	138828	137005	137220	137412	138140	137792	140337	140142	134660	142792	138275	139837	136849	138148	137460	137740	136586	137456	138468	136083	139700
H	143052	139526	139044	140135	141176	140175	141168	141384	140905	140408	139095	139644	137000	136054	138366	139138	138321	139918	145646	138869	138137	137279	137484	449
I	1486	139707	141095	140296	143118	139813	138836	139783	138695	137943	137029	144704	137594	135884	138704	139893	138750	140582	138886	137462	138168	137241	138144	137983
J	141832	137523	135995	138026	140213	136695	138237	137405	136604	136118	135644	135034	135280	135783	136469	138135	135634	137803	136688	137507	135627	136332	134216	2386
K	671	137404	138453	136619	134664	136340	140045	135699	134421	135409	136158	138097	136438	134994	135133	135269	135072	134346	135928	134290	134066	135346	135190	135621
L	140922	138561	139130	139595	137479	136368	133877	137556	137163	136296	135827	142462	133584	136784	134727	136758	135608	136522	137076	138125	134701	135568	135564	341
M	179	135701	136543	135928	136168	136024	137360	142661	134759	135351	136330	136192	135076	133812	133781	135301	135292	134293	137616	135427	134112	135184	133004	134406
N	139946	135217	134148	134381	133689	130705	133306	134537	134758	130390	133513	132500	130693	131107	132760	132074	132280	132312	132958	132366	131856	130616	130994	1263
O	3114	137480	135701	136367	135052	136398	136398	133663	139412	136318	134652	136933	134189	133522	133446	134200	133290	132545	135474	133816	131881	131259	130953	135379
P	141519	134735	136454	134388	135252	135135	135491	133140	134425	132098	134294	131968	134089	131913	133902	131853	133164	134031	135450	132414	132520	131016	133026	7340
Basic assay information
Assay ID:				19158
Assay Started:				24-01-24 12:06:57
Assay Finished:				24-01-24 12:11:59
Assay Exported:				24-01-24 12:11:59
Protocol ID:				100202
Protocol Name:				Lilly FRET_384
Serial#:				="1040204"
Protocol information
Protocol:
Protocol name				Lilly FRET_384
Number of assay repeats				1
Start assay repeat each				N/A
Number of plate repeats				1
Start plate repeat each				N/A
Is label meas. height used				Yes
Height of measurement				Defined in label
Is gripper height used				No
Mode of measurement				By Columns bi-directional
Rotated plate				No
Soft move				No
Protocol notes
Plate type:
Name of the plate type				384 OptiPlate
Number of rows				16
Number of columns				24
Number of the wells in the plate				384
Height of the plate				14.35 mm
Coordinates of corners:
384 OptiPlate + Lilly FRET
12.1 mm x------------------------------------------------------- x 115.6 mm
9 mm 9 mm
12.1 mm x------------------------------------------------------- x 115.6 mm
76.5 mm 76.5 mm
Platemap:
Plate				1
Group				1
	01	02	03	04	05	06	07	08	09	10	11	12	13	14	15	16	17	18	19	20	21	22	23	24
A	-	-	-	-	-	-	-	-	-	-	-	-	-	-	-	-	-	-	-	-	-	-	-	-
B	-	-	-	-	-	-	-	-	-	-	-	-	-	-	-	-	-	-	-	-	-	-	-	-
C	-	-	-	-	-	-	-	-	-	-	-	-	-	-	-	-	-	-	-	-	-	-	-	-
D	-	-	-	-	-	-	-	-	-	-	-	-	-	-	-	-	-	-	-	-	-	-	-	-
E	-	-	-	-	-	-	-	-	-	-	-	-	-	-	-	-	-	-	-	-	-	-	-	-
F	-	-	-	-	-	-	-	-	-	-	-	-	-	-	-	-	-	-	-	-	-	-	-	-
G	-	-	-	-	-	-	-	-	-	-	-	-	-	-	-	-	-	-	-	-	-	-	-	-
H	-	-	-	-	-	-	-	-	-	-	-	-	-	-	-	-	-	-	-	-	-	-	-	-
I	-	-	-	-	-	-	-	-	-	-	-	-	-	-	-	-	-	-	-	-	-	-	-	-
J	-	-	-	-	-	-	-	-	-	-	-	-	-	-	-	-	-	-	-	-	-	-	-	-
K	-	-	-	-	-	-	-	-	-	-	-	-	-	-	-	-	-	-	-	-	-	-	-	-
L	-	-	-	-	-	-	-	-	-	-	-	-	-	-	-	-	-	-	-	-	-	-	-	-
M	-	-	-	-	-	-	-	-	-	-	-	-	-	-	-	-	-	-	-	-	-	-	-	-
N	-	-	-	-	-	-	-	-	-	-	-	-	-	-	-	-	-	-	-	-	-	-	-	-
O	-	-	-	-	-	-	-	-	-	-	-	-	-	-	-	-	-	-	-	-	-	-	-	-
P	-	-	-	-	-	-	-	-	-	-	-	-	-	-	-	-	-	-	-	-	-	-	-	-
- - Undefined
Calculations:
Plate				1
Formula index				Calc 1
Formula name				Label ratio
Formula				Label ratio where X = Lilly FRET(1) channel 1 window 1 Y = Lilly FRET(1) channel 2 window 1
Auto export parameters:
Export format				Plate2
Include basic assay information				Yes
Place assay information at				End of file
Include basic plate information				Yes
Place plate information at				Beginning of plate
Include protocol information				Yes
Protocol info level				Large
Include error and warning information				Yes
Include background information				Yes
Add plate number to the file name				Yes
Each plate to separate file				No
Field separator to use				System
File name format				<DefaultDataFolder>\<Date>\<ProtocolName>_<AssayID>.csv
Operations:
Plate 1
Group 1
Measurement
Label				Lilly FRET(1)
Labels:
Lilly FRET				6000025
Light source				Laser
Top mirror				LANCE/DELFIA Bias
Bottom mirror				N/A
Exc. filter				N/A
Using of excitation filter				Top
Ems. filter				APC 665
Using of emission filter				Top
2nd ems. filter				Europium 615
Using of 2nd emission filter				Top
Measurement height				7.3 mm
Cycle				16600
Delay				30
Number of flashes				20
Number of flashes for 2nd detector				5
Number of sequence windows				1
Total time of windows				500
Excitation light				100%
Reference excitation light				100%
Reference AD gain				4
Reference signal				323509
Last edited				13-06-14 09:17:06
Last edited by				EnVision
Factory preset				No
Filters:
APC 665				205
Filter type				Emission
Description				M665 CWL=665nm BW=7 5nm Tmin=75%
Used with				Luminescence DELFIA - Time-resolved Fluorescence Fluorescence Intensity LANCE - Time-resolved Fluorescence
Last edited				26-02-19 14:51:38
Last edited by				Installation
Factory preset				Yes
Europium 615				203
Filter type				Emission
Description				M615 CWL=615nm BW=8 5nm Tmin=80%
Used with				Luminescence DELFIA - Time-resolved Fluorescence Fluorescence Intensity LANCE - Time-resolved FluorescenceLuminescence Absorbance DELFIA - Time-resolved Fluorescence Fluorescence Intensity LANCE - Time-resolved Fluorescence
Last edited				26-02-19 14:51:38
Last edited by				Installation
Factory preset				Yes
Mirror modules:
LANCE/DELFIA Bias				445
Used by				Top
Dual				No
Bias				Yes
Description				D400
Used with				Luminescence DELFIA - Time-resolved Fluorescence Fluorescence Intensity LANCE - Time-resolved Fluorescence
Last edited				26-02-19 14:51:38
Last edited by				Installation
Factory preset				Yes
Instrument:
Serial number				1040204
Nickname				EnVision
Normalization:
Notifications for plate 1 repeat 1:
WARNING: Plate height defined in the plate editor does not match the actual plate height. Measured height is 14.90 mm. Plate editor height is 14.35 mm. The results may be affected.
Exported with EnVision Workstation version 1.14.3049.528
