## Supplementary material for "Genome-wide arrayed CRISPR activation screen for prion protein modulators": Plate_XLV_A.csv

Plate information
Plate	Repeat	Barcode	Measured height	Chamber temperature at start	Chamber temperature at end	Humidity at start	Humidity at end	Ambient temperature at start	Ambient temperature at end	Formula	Measurement date
1	1	=""	N/A	N/A	N/A	N/A	N/A	N/A	N/A	Calc 1: Label ratio = X / Y where X = Lilly FRET(1) channel 1 window 1 Y = Lilly FRET(1) channel 2 window 1	17-01-24 12:40:24
Background information
Plate	Label	Result	Signal	Flashes/Time	Meastime	MeasInfo
1	Lilly FRET	0	107	20	00:00:00.000	De=1st Ex=Top Em=Top Wdw=1 (14)
1	Lilly FRET	0	77	5	00:00:00.000	De=2nd Ex=Top Em=Top Wdw=1 (142)
Calculated results: Calc 1: Label ratio = X / Y where X = Lilly FRET(1) channel 1 window 1 Y = Lilly FRET(1) channel 2 window 1
	01	02	03	04	05	06	07	08	09	10	11	12	13	14	15	16	17	18	19	20	21	22	23	24
A	0.02519842799	0.04690284362	0.05734651676	0.04331308033	0.0587332213	0.04019179144	0.05488798652	0.04833172956	0.04675790611	0.05133555927	0.0427256701	0.05186080971	0.06343681619	0.04656796018	0.04585690563	0.03873950805	0.0519678782	0.06158151075	0.0502486444	0.04575451253	0.04805657177	0.04441117764	0.05470152487	0.02117666504
B	0.01810264088	0.04541658903	0.04202654599	0.0439618681	0.03413599104	0.04514777914	0.03080633323	0.05172534472	0.04336003985	0.04559826693	0.04661577895	0.04508720889	0.10460822209	0.0403811316	0.04248352265	0.04038682712	0.03939683854	0.04287860639	0.04396373692	0.03618204023	0.04361210153	0.04436674991	0.04296875	0.05394605395
C	0.07913669065	0.04438572385	0.04169698327	0.03659141219	0.10182868418	0.03627597696	0.03598194605	0.03767435706	0.04042421515	0.03666957919	0.04255894556	0.03981813661	0.03369145425	0.04721907881	0.03424026967	0.04702756935	0.03405305107	0.04014743041	0.04346600559	0.03991150185	0.04253447791	0.04147758084	0.05982531207	0.02094477937
D	0.01813108255	0.03536683949	0.05215563905	0.03643963156	0.0334916983	0.04444867967	0.04034304594	0.03904572282	0.03961870087	0.0411358698	0.03624840319	0.04717724602	0.09467214309	0.04723221211	0.03604770308	0.04069407588	0.03864865057	0.04434931265	0.04243764799	0.04378833868	0.03828935136	0.03744150874	0.03898034822	0.07929515419
E	0.02968508002	0.04416177154	0.03852215273	0.03923365095	0.08679310618	0.04093072223	0.04371057356	0.03411856807	0.0409940497	0.04272660976	0.03764649397	0.0381381102	0.03410164164	0.02598089682	0.0361726207	0.03116380319	0.04079274859	0.04427610995	0.03623152412	0.03947264432	0.04430079042	0.04758157099	0.03219814241	0.0208555687
F	0.01831443029	0.03784774562	0.04136769867	0.04053755076	0.03426924077	0.0373284864	0.04172976853	0.04328155201	0.05098415679	0.05494592532	0.03380711244	0.05059351895	0.09438089696	0.04379499425	0.04373286372	0.04681746077	0.04438010458	0.04212001437	0.03484158359	0.04390712478	0.04180750885	0.04347512721	0.05492952643	0.03234960272
G	0.06899109792	0.04220494124	0.03883307173	0.04659654247	0.0907925672	0.04348987251	0.04029824375	0.03999440442	0.0404875554	0.04328653644	0.03933802257	0.0412625588	0.03397124165	0.04180597367	0.03907469342	0.04396510997	0.03815975676	0.03368880608	0.03768561625	0.05598456928	0.04491946794	0.03560017951	0.04618406245	0.0204586205
H	0.01802873115	0.04966133746	0.033332166	0.04394678183	0.03323981037	0.04135330543	0.04227287707	0.04692547583	0.03572250546	0.0382686966	0.0481221981	0.04033794943	0.09220240417	0.04218822439	0.03899899086	0.04508185292	0.04163874999	0.04328484332	0.05316843681	0.03802200453	0.0365224794	0.0293731251	0.04057867984	0.09390444811
I	0.07772020725	0.03465588606	0.04108610718	0.04105436018	0.08951829792	0.03857842661	0.04765663749	0.04023239833	0.03760860276	0.03874107312	0.03536320963	0.04313900969	0.0323757764	0.03684074907	0.02946590443	0.04078993116	0.0404781058	0.04173340077	0.04098292609	0.04413959119	0.03677067869	0.04406379545	0.04074068855	0.02043699711
J	0.01890677649	0.04076571615	0.04154215905	0.03458509142	0.03190861305	0.0429385061	0.04492359132	0.04263869208	0.04125956236	0.04035935044	0.04067239253	0.03553516167	0.09042483422	0.04221280696	0.04706141504	0.03734796357	0.04064346166	0.04264748568	0.0413801398	0.0402867579	0.04112133447	0.04168140466	0.03913597214	0.03597944032
K	0.03902229846	0.02703137796	0.04127317979	0.04012573964	0.09485310616	0.03734011281	0.04457740367	0.03431544898	0.04517344913	0.04271679071	0.0405822642	0.04009916463	0.03282221242	0.03935410178	0.04959142202	0.04472854918	0.03139000554	0.04020939996	0.0457443394	0.03509693576	0.04045385496	0.04470797043	0.03621887996	0.01979618634
L	0.018501271	0.03603343903	0.04617769323	0.0390163957	0.0340046034	0.03691329229	0.0362592277	0.04712701081	0.04755892554	0.06277390988	0.05250192124	0.04567124063	0.08265556064	0.04632543797	0.02975241202	0.03890370643	0.04498692491	0.04191367804	0.0379379875	0.0403850901	0.04813892934	0.03529138121	0.03685399706	0.03469879518
M	0.03739061257	0.03900093875	0.04010573589	0.03476519968	0.09155347653	0.04251921349	0.04051272588	0.03796843834	0.04037457564	0.04231003475	0.05030410633	0.03913906906	0.03382545319	0.04282993784	0.04979859268	0.0422725347	0.04283668962	0.03546104422	0.04397086786	0.03889162134	0.0372307139	0.03594440752	0.04089501159	0.01978766562
N	0.01835884348	0.0353200883	0.03549701645	0.03940315805	0.0322885892	0.04123590826	0.0396481564	0.04140250531	0.03082711153	0.03905057476	0.04347604856	0.04111432164	0.08139526197	0.0317209776	0.04198545869	0.03456197746	0.03603727844	0.02886099058	0.04027071029	0.04177224407	0.04025701259	0.03694769104	0.04098282408	0.02507312996
O	0.02221266839	0.04799478225	0.04392079626	0.03998815792	0.09271126208	0.04196757632	0.04163932087	0.03916929173	0.0309564124	0.04620649504	0.04009654874	0.04497773485	0.03311733511	0.04577961285	0.04089179215	0.04114679163	0.03430065957	0.04445287666	0.0418290521	0.04015547744	0.04164899296	0.04139873441	0.05103885364	0.02068812685
P	0.01835412166	0.049351813	0.04075880528	0.05060071169	0.05685903162	0.04023955222	0.04471789576	0.0366465755	0.04097085439	0.03877537651	0.04261453057	0.05219869413	0.05464331261	0.04224396931	0.04671799835	0.03294242143	0.04677610618	0.03592187444	0.04529033648	0.04441277163	0.046107628	0.04854718966	0.04301469268	0.02148725511
Plate information
Plate	Repeat	Barcode	Measured height	Chamber temperature at start	Chamber temperature at end	Humidity at start	Humidity at end	Ambient temperature at start	Ambient temperature at end	Group	Label	ScanX	ScanY	Measinfo	Kinetics	Measurement date
1	1	=""	14.9	24.48	24.45	29.7	29.7	23.21	23.14	1	Lilly FRET(1)	0	0	De=1st Ex=Top Em=Top Wdw=1 (14)	0	17-01-24 12:40:24
Background information
Plate	Label	Result	Signal	Flashes/Time	Meastime	MeasInfo
1	Lilly FRET	0	107	20	00:00:00.000	De=1st Ex=Top Em=Top Wdw=1 (14)
1	Lilly FRET	0	77	5	00:00:00.000	De=2nd Ex=Top Em=Top Wdw=1 (142)
Results for Lilly FRET(1) - channel 1 window 1 (Counts)
	01	02	03	04	05	06	07	08	09	10	11	12	13	14	15	16	17	18	19	20	21	22	23	24
A	327	6817	8375	6316	8493	5809	7948	7082	6751	7503	6156	7805	9277	6671	6517	5580	7455	8737	7154	6545	6857	6408	7953	3075
B	2648	6581	6092	6304	4939	6489	4407	7390	6267	6504	6620	6416	14560	5751	6059	5759	5518	6193	6280	5155	6177	6218	6182	54
C	66	6299	5960	5240	14244	5139	5142	5410	5748	5204	5980	5605	4798	6718	4835	6656	4845	5577	6014	5484	6045	5813	8459	2960
D	2625	5075	7371	5135	4702	6297	5739	5491	5615	5793	5136	6585	13000	6698	5066	5720	5426	6278	5986	6189	5354	5273	5427	54
E	115	6270	5402	5781	12031	5754	6160	4794	5856	5976	5175	5329	4730	3634	5082	4395	5720	6184	5106	5494	6154	6590	4472	2892
F	2624	5348	5823	5680	4743	5237	5814	6046	7276	7631	4700	7007	12814	6126	6109	6611	6162	5861	4865	6125	5776	6032	7580	57
G	93	6008	5616	6636	12821	6188	5702	5718	5700	6145	5643	5684	4855	6027	5608	6235	5447	4846	5294	8127	6342	5315	6443	2921
H	2638	7222	4759	6309	4810	5977	6029	6711	5122	5442	6827	5715	13001	6006	5565	6466	5904	6198	7459	5360	5234	4181	5708	57
I	75	5032	5868	5850	12715	5560	6822	5796	5281	5517	5040	6170	4587	5290	4242	5866	5686	5941	5924	6271	5251	6197	5782	2893
J	2727	5737	5825	4918	4486	6167	6288	6048	5798	5674	5640	4995	12409	5958	6623	5303	5662	6024	5849	5614	5734	5892	5439	63
K	91	3862	5887	5642	13105	5170	6318	4880	6304	6061	5757	5645	4615	5547	6882	6231	4365	5584	6271	4877	5619	6247	5086	2774
L	2642	5125	6554	5666	4831	5270	5064	6700	6705	8809	7310	6457	11372	6550	4123	5499	6262	5847	5287	5726	6711	5007	5138	72
M	94	5484	5644	4949	12800	5964	5708	5387	5661	5905	7055	5479	4706	5960	6886	5887	5954	4901	6128	5377	5176	4976	5664	2751
N	2604	4912	4878	5440	4470	5644	5427	5675	4228	5398	5981	5592	10895	4361	5740	4754	4965	3984	5516	5737	5501	5039	5581	60
O	155	6770	6244	5673	12992	5910	5837	5496	4333	6508	5565	6333	4615	6331	5684	5725	4800	6209	5828	5620	5695	5659	6974	2894
P	2634	6940	5741	7181	7956	5550	6236	5089	5741	5327	5957	7235	7584	5793	6565	4545	6548	4975	6306	6201	6354	6598	5987	102
Plate information
Plate	Repeat	Barcode	Measured height	Chamber temperature at start	Chamber temperature at end	Humidity at start	Humidity at end	Ambient temperature at start	Ambient temperature at end	Group	Label	ScanX	ScanY	Measinfo	Kinetics	Measurement date
1	1	=""	14.9	24.48	24.45	29.7	29.7	23.21	23.14	1	Lilly FRET(1)	0	0	De=2nd Ex=Top Em=Top Wdw=1 (142)	0	17-01-24 12:40:24
Background information
Plate	Label	Result	Signal	Flashes/Time	Meastime	MeasInfo
1	Lilly FRET	0	107	20	00:00:00.000	De=1st Ex=Top Em=Top Wdw=1 (14)
1	Lilly FRET	0	77	5	00:00:00.000	De=2nd Ex=Top Em=Top Wdw=1 (142)
Results for Lilly FRET(1) - channel 2 window 1 (Counts)
	01	02	03	04	05	06	07	08	09	10	11	12	13	14	15	16	17	18	19	20	21	22	23	24
A	12977	145343	146042	145822	144603	144532	144804	146529	144382	146156	144082	150499	146240	143253	142116	144039	143454	141877	142372	143046	142686	144288	145389	145207
B	146277	144903	144956	143397	144686	143728	143055	142870	144534	142637	142012	142302	139186	142418	142620	142596	140062	144431	142845	142474	141635	140150	143872	1001
C	834	141915	142936	143203	139882	141664	142905	143599	142192	141916	140511	140765	142410	142273	141208	141534	142278	138913	138361	137404	142120	140148	141395	141324
D	144779	143496	141327	140918	140393	141669	142255	140630	141726	140826	141689	139580	137316	141810	140536	140561	140393	141558	141054	141339	139830	140833	139224	681
E	3874	141978	140231	147348	138617	140579	140927	140510	142850	139866	137463	139729	138703	139872	140493	141029	140221	139669	140927	139185	138914	138499	138890	138668
F	143275	141303	140762	140117	138404	140295	139325	139690	142711	138882	139024	138496	135769	139879	139689	141208	138846	139150	139632	139499	138157	138746	137995	1762
G	1348	142353	144619	142414	141212	142286	141495	142970	140784	141961	143449	137752	142915	144166	143520	141817	142742	143846	140478	145165	141186	149297	139507	142776
H	146322	145425	142775	143560	144706	144535	142621	143014	143383	142205	141868	141678	141005	142362	142696	143428	141791	143191	140290	140971	143309	142341	140665	607
I	965	145199	142822	142494	142038	144122	143149	144063	140420	142407	142521	143026	141680	143591	143963	143810	140471	142356	144548	142072	142804	140637	141922	141557
J	144234	140731	140219	142200	140589	143624	139971	141843	140525	140587	138669	140565	137230	141142	140731	141989	139309	141251	141348	139351	139441	141358	138977	1751
K	2332	142871	142635	140608	138161	138457	141731	142210	139551	141888	141860	140776	140606	140951	138774	139307	139057	138873	137088	138958	138899	139729	140424	140128
L	142801	142229	141930	145221	142069	142767	139661	142169	140983	140329	139233	141380	137583	141391	138577	141349	139196	139501	139359	141785	139409	141876	139415	2075
M	2514	140612	140728	142355	139809	140266	140894	141881	140212	139565	140247	139988	139126	139155	138277	139263	138993	138208	139365	138256	139025	138436	138501	139026
N	141839	139071	137420	138060	138439	136871	136879	137069	137152	138231	137570	136011	133853	137480	136714	137550	137774	138041	136973	137340	136647	136382	136179	2393
O	6978	141057	142165	141867	140134	140823	140180	140314	139971	140846	138790	140803	139353	138293	139001	139136	139939	139676	139329	139956	136738	136695	136641	139887
P	143510	140623	140853	141915	139925	137924	139452	138867	140124	137381	139788	138605	138791	137132	140524	137968	139986	138495	139235	139622	137808	135909	139185	4747
Basic assay information
Assay ID:				19149
Assay Started:				17-01-24 12:35:29
Assay Finished:				17-01-24 12:40:31
Assay Exported:				17-01-24 12:40:32
Protocol ID:				100202
Protocol Name:				Lilly FRET_384
Serial#:				="1040204"
Protocol information
Protocol:
Protocol name				Lilly FRET_384
Number of assay repeats				1
Start assay repeat each				N/A
Number of plate repeats				1
Start plate repeat each				N/A
Is label meas. height used				Yes
Height of measurement				Defined in label
Is gripper height used				No
Mode of measurement				By Columns bi-directional
Rotated plate				No
Soft move				No
Protocol notes
Plate type:
Name of the plate type				384 OptiPlate
Number of rows				16
Number of columns				24
Number of the wells in the plate				384
Height of the plate				14.35 mm
Coordinates of corners:
384 OptiPlate + Lilly FRET
12.1 mm x------------------------------------------------------- x 115.6 mm
9 mm 9 mm
12.1 mm x------------------------------------------------------- x 115.6 mm
76.5 mm 76.5 mm
Platemap:
Plate				1
Group				1
	01	02	03	04	05	06	07	08	09	10	11	12	13	14	15	16	17	18	19	20	21	22	23	24
A	-	-	-	-	-	-	-	-	-	-	-	-	-	-	-	-	-	-	-	-	-	-	-	-
B	-	-	-	-	-	-	-	-	-	-	-	-	-	-	-	-	-	-	-	-	-	-	-	-
C	-	-	-	-	-	-	-	-	-	-	-	-	-	-	-	-	-	-	-	-	-	-	-	-
D	-	-	-	-	-	-	-	-	-	-	-	-	-	-	-	-	-	-	-	-	-	-	-	-
E	-	-	-	-	-	-	-	-	-	-	-	-	-	-	-	-	-	-	-	-	-	-	-	-
F	-	-	-	-	-	-	-	-	-	-	-	-	-	-	-	-	-	-	-	-	-	-	-	-
G	-	-	-	-	-	-	-	-	-	-	-	-	-	-	-	-	-	-	-	-	-	-	-	-
H	-	-	-	-	-	-	-	-	-	-	-	-	-	-	-	-	-	-	-	-	-	-	-	-
I	-	-	-	-	-	-	-	-	-	-	-	-	-	-	-	-	-	-	-	-	-	-	-	-
J	-	-	-	-	-	-	-	-	-	-	-	-	-	-	-	-	-	-	-	-	-	-	-	-
K	-	-	-	-	-	-	-	-	-	-	-	-	-	-	-	-	-	-	-	-	-	-	-	-
L	-	-	-	-	-	-	-	-	-	-	-	-	-	-	-	-	-	-	-	-	-	-	-	-
M	-	-	-	-	-	-	-	-	-	-	-	-	-	-	-	-	-	-	-	-	-	-	-	-
N	-	-	-	-	-	-	-	-	-	-	-	-	-	-	-	-	-	-	-	-	-	-	-	-
O	-	-	-	-	-	-	-	-	-	-	-	-	-	-	-	-	-	-	-	-	-	-	-	-
P	-	-	-	-	-	-	-	-	-	-	-	-	-	-	-	-	-	-	-	-	-	-	-	-
- - Undefined
Calculations:
Plate				1
Formula index				Calc 1
Formula name				Label ratio
Formula				Label ratio where X = Lilly FRET(1) channel 1 window 1 Y = Lilly FRET(1) channel 2 window 1
Auto export parameters:
Export format				Plate2
Include basic assay information				Yes
Place assay information at				End of file
Include basic plate information				Yes
Place plate information at				Beginning of plate
Include protocol information				Yes
Protocol info level				Large
Include error and warning information				Yes
Include background information				Yes
Add plate number to the file name				Yes
Each plate to separate file				No
Field separator to use				System
File name format				<DefaultDataFolder>\<Date>\<ProtocolName>_<AssayID>.csv
Operations:
Plate 1
Group 1
Measurement
Label				Lilly FRET(1)
Labels:
Lilly FRET				6000025
Light source				Laser
Top mirror				LANCE/DELFIA Bias
Bottom mirror				N/A
Exc. filter				N/A
Using of excitation filter				Top
Ems. filter				APC 665
Using of emission filter				Top
2nd ems. filter				Europium 615
Using of 2nd emission filter				Top
Measurement height				7.3 mm
Cycle				16600
Delay				30
Number of flashes				20
Number of flashes for 2nd detector				5
Number of sequence windows				1
Total time of windows				500
Excitation light				100%
Reference excitation light				100%
Reference AD gain				4
Reference signal				323509
Last edited				13-06-14 09:17:06
Last edited by				EnVision
Factory preset				No
Filters:
APC 665				205
Filter type				Emission
Description				M665 CWL=665nm BW=7 5nm Tmin=75%
Used with				Luminescence DELFIA - Time-resolved Fluorescence Fluorescence Intensity LANCE - Time-resolved Fluorescence
Last edited				26-02-19 14:51:38
Last edited by				Installation
Factory preset				Yes
Europium 615				203
Filter type				Emission
Description				M615 CWL=615nm BW=8 5nm Tmin=80%
Used with				Luminescence DELFIA - Time-resolved Fluorescence Fluorescence Intensity LANCE - Time-resolved FluorescenceLuminescence Absorbance DELFIA - Time-resolved Fluorescence Fluorescence Intensity LANCE - Time-resolved Fluorescence
Last edited				26-02-19 14:51:38
Last edited by				Installation
Factory preset				Yes
Mirror modules:
LANCE/DELFIA Bias				445
Used by				Top
Dual				No
Bias				Yes
Description				D400
Used with				Luminescence DELFIA - Time-resolved Fluorescence Fluorescence Intensity LANCE - Time-resolved Fluorescence
Last edited				26-02-19 14:51:38
Last edited by				Installation
Factory preset				Yes
Instrument:
Serial number				1040204
Nickname				EnVision
Normalization:
Notifications for plate 1 repeat 1:
WARNING: Plate height defined in the plate editor does not match the actual plate height. Measured height is 14.90 mm. Plate editor height is 14.35 mm. The results may be affected.
Exported with EnVision Workstation version 1.14.3049.528
