## Supplementary material for "Genome-wide arrayed CRISPR activation screen for prion protein modulators": Plate_XLV_B.csv

Plate information
Plate	Repeat	Barcode	Measured height	Chamber temperature at start	Chamber temperature at end	Humidity at start	Humidity at end	Ambient temperature at start	Ambient temperature at end	Formula	Measurement date
1	1	=""	N/A	N/A	N/A	N/A	N/A	N/A	N/A	Calc 1: Label ratio = X / Y where X = Lilly FRET(1) channel 1 window 1 Y = Lilly FRET(1) channel 2 window 1	17-01-24 12:46:36
Background information
Plate	Label	Result	Signal	Flashes/Time	Meastime	MeasInfo
1	Lilly FRET	0	91	20	00:00:00.000	De=1st Ex=Top Em=Top Wdw=1 (14)
1	Lilly FRET	0	68	5	00:00:00.000	De=2nd Ex=Top Em=Top Wdw=1 (142)
Calculated results: Calc 1: Label ratio = X / Y where X = Lilly FRET(1) channel 1 window 1 Y = Lilly FRET(1) channel 2 window 1
	01	02	03	04	05	06	07	08	09	10	11	12	13	14	15	16	17	18	19	20	21	22	23	24
A	0.01927959086	0.0442845603	0.04071848108	0.03987028245	0.05674094173	0.03954832071	0.05166820339	0.04853696116	0.04686317453	0.04923103881	0.04085646355	0.04677622397	0.06015730909	0.04313589135	0.04413658274	0.03718354972	0.0508740337	0.06049941459	0.05043819824	0.04361829707	0.04570131076	0.04284245871	0.05118208385	0.02129509802
B	0.01857746282	0.04517818918	0.04155312409	0.04286050439	0.03200153959	0.04299714367	0.03110397595	0.0438935357	0.04287440433	0.04563680204	0.04584144381	0.04211859274	0.1008671168	0.0392558165	0.0408102862	0.03922049271	0.03843329421	0.04049720152	0.04247008151	0.03735335523	0.04384939999	0.04422705173	0.04062832984	0.08532934132
C	0.03019279738	0.04136303269	0.03974867679	0.03452539735	0.09506855805	0.03572490372	0.03421312574	0.03964278085	0.04341676444	0.03570564028	0.03786071098	0.03971179392	0.03529419948	0.0474950712	0.03426344008	0.04636548446	0.03318529653	0.04290148624	0.04491461472	0.03920096229	0.04208642995	0.04072930964	0.06163875715	0.02080610555
D	0.01863263217	0.03702262494	0.05367927554	0.03487219155	0.03361245019	0.04523952438	0.0413158737	0.03860172996	0.04498646499	0.04039333084	0.03641188612	0.04570303192	0.10151392944	0.04785791664	0.03643214321	0.04050213996	0.03829424188	0.04690381568	0.04350220648	0.04405469931	0.03883078611	0.03697367773	0.03891981092	0.11002444988
E	0.02405028696	0.04239340235	0.03892788343	0.03770904989	0.08868588088	0.04056531169	0.04621132031	0.03475608889	0.03977160581	0.04074658635	0.03494356851	0.03874642256	0.03502378783	0.02536982929	0.03612027739	0.03170974155	0.04049545713	0.04329291331	0.0349400246	0.03831598189	0.0441741038	0.04585108978	0.03105820824	0.02049307403
F	0.0186121049	0.03704231778	0.04041781167	0.03887557264	0.03551012988	0.03612249299	0.04139451972	0.04287423605	0.05023038208	0.0540928264	0.03303601159	0.05063813147	0.09346973299	0.04174334003	0.04299704998	0.04642011373	0.04427891283	0.04294787057	0.03429014079	0.0429624926	0.04256008992	0.04570710172	0.05179218517	0.0331899201
G	0.03722443079	0.03886698749	0.03656339933	0.04602931701	0.08527208133	0.03989649394	0.03862374212	0.03830501861	0.03956008569	0.0403380501	0.03803384817	0.03963127817	0.032884494	0.03980733223	0.03613571879	0.04258293872	0.0371556073	0.03252911988	0.03494265893	0.05097148981	0.0421621166	0.03283487339	0.04413696225	0.02085112938
H	0.01875261346	0.04753979639	0.03431259261	0.04259701223	0.03319432158	0.04081919415	0.04334703538	0.04502798527	0.03589668042	0.0382791776	0.04694516355	0.03907134768	0.08518347155	0.04081646856	0.03767928156	0.04205562373	0.0400694927	0.04229379574	0.0500138101	0.03533896267	0.03587656929	0.02975049337	0.035554809	0.05379746835
I	0.03992657182	0.03322472422	0.04034318585	0.03875687853	0.08729854727	0.03703651497	0.04825310037	0.03871842233	0.03680621951	0.0369006537	0.03425112365	0.04275835064	0.03410066878	0.03522041731	0.02869491632	0.03846317885	0.04090262107	0.04174607496	0.0394740529	0.04249051045	0.03513844336	0.04374124225	0.03991141767	0.02102765908
J	0.01864159845	0.04045481915	0.04060409773	0.03376438803	0.03265372952	0.04228942267	0.04336417133	0.03954826247	0.04034457291	0.0374316418	0.0400631136	0.03537549691	0.08606554417	0.03830517271	0.04504822312	0.03490518422	0.03697238744	0.04120330767	0.03816603472	0.03774220362	0.03957567185	0.04130584828	0.03740288958	0.05727272727
K	0.0299850075	0.0257492316	0.03969213154	0.03711033793	0.08539169756	0.0359797758	0.04438794352	0.03291649406	0.04409377559	0.04068115322	0.04026484819	0.03960659224	0.03201869789	0.03831328286	0.04929450399	0.04539638308	0.02980185017	0.04014823965	0.04315942986	0.03372058643	0.03858226617	0.044472254	0.03388838298	0.02056646995
L	0.01723832133	0.03444679332	0.04486386579	0.0380954397	0.03306484603	0.03710980445	0.03566193393	0.04665128325	0.04734915235	0.06232245473	0.05202172085	0.04456673605	0.07649126868	0.04426763378	0.0291592477	0.03877113153	0.04147093576	0.0408780739	0.03894709536	0.03984785625	0.04789650475	0.03413177521	0.03445624079	0.2096069869
M	0.02776400595	0.03578080027	0.04009807247	0.03168042127	0.08839293433	0.04414109207	0.03954709784	0.03760212126	0.04117848878	0.04077830088	0.05086181733	0.03975688554	0.03196892075	0.04196466054	0.05270965548	0.04306002897	0.04128634149	0.03524536968	0.04041840227	0.03835651967	0.03555809364	0.03458096308	0.03866084129	0.0207329495
N	0.01757298345	0.03476905254	0.03627028108	0.03980732527	0.03289782674	0.04221424588	0.03919625928	0.04221091014	0.0320786969	0.03936103265	0.04204600079	0.04144730972	0.08478547262	0.03164366676	0.04191961289	0.03470274715	0.03506045419	0.02786929359	0.03955036259	0.04173472425	0.03949033469	0.03715835062	0.04090974521	0.02722558341
O	0.02327455017	0.04626905033	0.04336928343	0.03974332436	0.081869831	0.04085352395	0.04209228602	0.03951324572	0.03040265847	0.0471358822	0.03921869657	0.04563363207	0.03313042187	0.0455311973	0.04126961534	0.04188429446	0.03379896596	0.04548151643	0.04150219021	0.04102820101	0.0425794887	0.04101009667	0.05160260294	0.0206927226
P	0.01842922665	0.04853237701	0.03989683187	0.04794891832	0.05721105061	0.03702122512	0.04383338064	0.03551221017	0.04067957318	0.03773746914	0.04336750984	0.05158881189	0.05462264749	0.0426724534	0.04596211719	0.03174591813	0.04691175341	0.03508127727	0.04474627641	0.04437878372	0.04721991934	0.04989108939	0.04302369788	0.01898253607
Plate information
Plate	Repeat	Barcode	Measured height	Chamber temperature at start	Chamber temperature at end	Humidity at start	Humidity at end	Ambient temperature at start	Ambient temperature at end	Group	Label	ScanX	ScanY	Measinfo	Kinetics	Measurement date
1	1	=""	14.9	24.48	24.45	30.2	29.9	23.21	23.23	1	Lilly FRET(1)	0	0	De=1st Ex=Top Em=Top Wdw=1 (14)	0	17-01-24 12:46:36
Background information
Plate	Label	Result	Signal	Flashes/Time	Meastime	MeasInfo
1	Lilly FRET	0	91	20	00:00:00.000	De=1st Ex=Top Em=Top Wdw=1 (14)
1	Lilly FRET	0	68	5	00:00:00.000	De=2nd Ex=Top Em=Top Wdw=1 (142)
Results for Lilly FRET(1) - channel 1 window 1 (Counts)
	01	02	03	04	05	06	07	08	09	10	11	12	13	14	15	16	17	18	19	20	21	22	23	24
A	524	6469	5962	5803	8281	5996	7565	7214	6997	7305	6066	6837	8742	6327	6547	5433	7430	8836	7499	6365	6642	6252	7391	3110
B	2784	6606	6008	6193	4656	6217	4553	6397	6316	6738	6759	6120	14401	5735	5929	5760	5600	5897	6143	5572	6380	6795	5910	57
C	166	6011	5700	4970	13645	5167	4953	5753	6661	5310	5601	5710	5074	6914	4940	6751	4857	6261	6428	5638	6116	5846	8812	2977
D	2676	5328	7866	4959	4825	6331	5938	5507	6448	5829	5557	6521	14222	6936	5202	5801	5476	7223	6240	6237	5521	5252	5566	45
E	88	6040	5840	5416	12533	5798	7125	4889	5642	5628	4929	5456	4844	3586	5068	4466	5705	6073	4914	5366	6202	6391	4347	2842
F	2648	5196	5692	5482	5274	5025	5875	5984	7086	7579	4663	7122	12819	5898	6107	6547	6194	5978	4825	5954	5907	6326	7375	54
G	103	5807	5298	6858	12121	5643	5550	5497	5651	5804	5452	5645	4689	5719	5209	6061	5362	4661	4936	7230	6003	4655	6284	2978
H	2915	6827	5048	6122	4728	5810	6190	6444	5117	5498	6764	5589	11967	5865	5467	6100	5766	6005	7062	4997	5061	4221	5080	51
I	87	4813	5779	5557	12307	5255	6813	5513	5274	5261	4900	6115	4844	5015	4103	5411	5891	5980	5635	6000	4995	6212	5659	2987
J	2687	5778	5767	4799	4587	5956	6131	5589	5681	5291	5713	4930	11915	5314	6385	4841	5147	5780	5355	5267	5596	5805	5320	63
K	120	3661	5616	5269	12048	5145	6250	4688	6139	5798	5692	5513	4466	5258	6830	6386	4130	5655	6274	4676	5396	6219	4689	2882
L	2527	4921	6311	5399	4688	5232	5036	6611	6583	8622	7300	6252	10574	5981	4045	5385	5756	5715	5405	5542	6716	4755	4839	48
M	112	5072	5675	4476	12270	6202	5557	5247	5641	5734	7144	5390	4312	5498	7284	5976	5473	4942	5657	5324	4919	4772	5327	2870
N	2530	4862	5079	5694	4623	5904	5499	5846	4823	5379	5773	5574	11327	4210	5683	4727	4715	3832	5443	5749	5430	5105	5684	63
O	260	6667	6056	5568	11384	5738	5975	5559	4300	6671	5620	6324	4686	6372	5799	5878	4648	6362	5751	5671	5891	5723	7240	2931
P	2664	6956	5677	6811	8006	5203	6177	5065	5749	5274	6112	7184	7758	6037	6491	4435	6721	4968	6378	6143	6721	6963	6111	75
Plate information
Plate	Repeat	Barcode	Measured height	Chamber temperature at start	Chamber temperature at end	Humidity at start	Humidity at end	Ambient temperature at start	Ambient temperature at end	Group	Label	ScanX	ScanY	Measinfo	Kinetics	Measurement date
1	1	=""	14.9	24.48	24.45	30.2	29.9	23.21	23.23	1	Lilly FRET(1)	0	0	De=2nd Ex=Top Em=Top Wdw=1 (142)	0	17-01-24 12:46:36
Background information
Plate	Label	Result	Signal	Flashes/Time	Meastime	MeasInfo
1	Lilly FRET	0	91	20	00:00:00.000	De=1st Ex=Top Em=Top Wdw=1 (14)
1	Lilly FRET	0	68	5	00:00:00.000	De=2nd Ex=Top Em=Top Wdw=1 (142)
Results for Lilly FRET(1) - channel 2 window 1 (Counts)
	01	02	03	04	05	06	07	08	09	10	11	12	13	14	15	16	17	18	19	20	21	22	23	24
A	27179	146078	146420	145547	145944	151612	146415	148629	149307	148382	148471	146164	145319	146676	148335	146113	146047	146051	148677	145925	145335	145930	144406	146043
B	149859	146221	144586	144492	145493	144591	146380	145739	147314	147644	147443	145304	142772	146093	145282	146862	145707	145615	144643	149170	145498	153639	145465	668
C	5498	145323	143401	143952	143528	144633	144769	145121	153420	148716	147937	143786	143763	145573	144177	145604	146360	145939	143116	143823	145320	143533	142962	143083
D	143619	143912	146537	142205	143548	139944	143722	142662	143332	144306	152615	142682	140099	144929	142786	143227	142998	153996	143441	141574	142181	142047	143012	409
E	3659	142475	150021	143626	141319	142930	154183	140666	141860	138122	141056	140813	138306	141349	140309	140840	140880	140277	140641	140046	140399	139386	139963	138681
F	142273	140272	140829	141014	148521	139110	141927	139571	141070	140111	141149	140645	137146	141292	142033	141038	139886	139192	140711	138586	138792	138403	142396	1627
G	2767	149407	144899	148992	142145	141441	143694	143506	142846	143884	143346	142438	142590	143667	144151	142334	144312	143287	141260	141844	142379	141770	142375	142822
H	155445	143606	147118	143719	142434	142335	142801	143111	142548	143629	144083	143046	140485	143692	145093	145046	143900	141983	141201	141402	141067	141880	142878	948
I	2179	144862	143246	143381	140976	141887	141193	142387	143291	142572	143061	143013	142050	142389	142987	140680	144025	143247	142752	141208	142152	142017	141789	142051
J	144140	142826	142030	142132	140474	140839	141384	141321	140812	141351	142600	139362	138441	138728	141737	138690	139212	140280	140308	139552	141400	140537	142235	1100
K	4002	142179	141489	141982	141091	142997	140804	142421	139226	142523	141364	139194	139481	137237	138555	140672	138582	140853	145368	138669	139857	139840	138366	140131
L	146592	142858	140670	141723	141782	140987	141215	141711	139031	138345	140326	140284	138238	135110	138721	138892	138796	139806	138778	139079	140219	139313	140439	229
M	4034	141752	141528	141286	138812	140504	140516	139540	136989	140614	140459	135574	134881	131015	138191	138783	132562	140217	139961	138803	138337	137995	137788	138427
N	143971	139837	140032	143039	140526	139858	140294	138495	150349	136658	137302	134484	133596	133044	135569	136214	134482	137499	137622	137751	137502	137385	138940	2314
O	11171	144092	139638	140099	139050	140453	141950	140687	141435	141527	143299	138582	141441	139948	140515	140339	137519	139881	138571	138222	138353	139551	140303	141644
P	144553	143327	142292	142047	139938	140541	140920	142627	141324	139755	140935	139255	142029	141473	141225	139703	143269	141614	142537	138422	142334	139564	142038	3951
Basic assay information
Assay ID:				19150
Assay Started:				17-01-24 12:41:41
Assay Finished:				17-01-24 12:46:44
Assay Exported:				17-01-24 12:46:44
Protocol ID:				100202
Protocol Name:				Lilly FRET_384
Serial#:				="1040204"
Protocol information
Protocol:
Protocol name				Lilly FRET_384
Number of assay repeats				1
Start assay repeat each				N/A
Number of plate repeats				1
Start plate repeat each				N/A
Is label meas. height used				Yes
Height of measurement				Defined in label
Is gripper height used				No
Mode of measurement				By Columns bi-directional
Rotated plate				No
Soft move				No
Protocol notes
Plate type:
Name of the plate type				384 OptiPlate
Number of rows				16
Number of columns				24
Number of the wells in the plate				384
Height of the plate				14.35 mm
Coordinates of corners:
384 OptiPlate + Lilly FRET
12.1 mm x------------------------------------------------------- x 115.6 mm
9 mm 9 mm
12.1 mm x------------------------------------------------------- x 115.6 mm
76.5 mm 76.5 mm
Platemap:
Plate				1
Group				1
	01	02	03	04	05	06	07	08	09	10	11	12	13	14	15	16	17	18	19	20	21	22	23	24
A	-	-	-	-	-	-	-	-	-	-	-	-	-	-	-	-	-	-	-	-	-	-	-	-
B	-	-	-	-	-	-	-	-	-	-	-	-	-	-	-	-	-	-	-	-	-	-	-	-
C	-	-	-	-	-	-	-	-	-	-	-	-	-	-	-	-	-	-	-	-	-	-	-	-
D	-	-	-	-	-	-	-	-	-	-	-	-	-	-	-	-	-	-	-	-	-	-	-	-
E	-	-	-	-	-	-	-	-	-	-	-	-	-	-	-	-	-	-	-	-	-	-	-	-
F	-	-	-	-	-	-	-	-	-	-	-	-	-	-	-	-	-	-	-	-	-	-	-	-
G	-	-	-	-	-	-	-	-	-	-	-	-	-	-	-	-	-	-	-	-	-	-	-	-
H	-	-	-	-	-	-	-	-	-	-	-	-	-	-	-	-	-	-	-	-	-	-	-	-
I	-	-	-	-	-	-	-	-	-	-	-	-	-	-	-	-	-	-	-	-	-	-	-	-
J	-	-	-	-	-	-	-	-	-	-	-	-	-	-	-	-	-	-	-	-	-	-	-	-
K	-	-	-	-	-	-	-	-	-	-	-	-	-	-	-	-	-	-	-	-	-	-	-	-
L	-	-	-	-	-	-	-	-	-	-	-	-	-	-	-	-	-	-	-	-	-	-	-	-
M	-	-	-	-	-	-	-	-	-	-	-	-	-	-	-	-	-	-	-	-	-	-	-	-
N	-	-	-	-	-	-	-	-	-	-	-	-	-	-	-	-	-	-	-	-	-	-	-	-
O	-	-	-	-	-	-	-	-	-	-	-	-	-	-	-	-	-	-	-	-	-	-	-	-
P	-	-	-	-	-	-	-	-	-	-	-	-	-	-	-	-	-	-	-	-	-	-	-	-
- - Undefined
Calculations:
Plate				1
Formula index				Calc 1
Formula name				Label ratio
Formula				Label ratio where X = Lilly FRET(1) channel 1 window 1 Y = Lilly FRET(1) channel 2 window 1
Auto export parameters:
Export format				Plate2
Include basic assay information				Yes
Place assay information at				End of file
Include basic plate information				Yes
Place plate information at				Beginning of plate
Include protocol information				Yes
Protocol info level				Large
Include error and warning information				Yes
Include background information				Yes
Add plate number to the file name				Yes
Each plate to separate file				No
Field separator to use				System
File name format				<DefaultDataFolder>\<Date>\<ProtocolName>_<AssayID>.csv
Operations:
Plate 1
Group 1
Measurement
Label				Lilly FRET(1)
Labels:
Lilly FRET				6000025
Light source				Laser
Top mirror				LANCE/DELFIA Bias
Bottom mirror				N/A
Exc. filter				N/A
Using of excitation filter				Top
Ems. filter				APC 665
Using of emission filter				Top
2nd ems. filter				Europium 615
Using of 2nd emission filter				Top
Measurement height				7.3 mm
Cycle				16600
Delay				30
Number of flashes				20
Number of flashes for 2nd detector				5
Number of sequence windows				1
Total time of windows				500
Excitation light				100%
Reference excitation light				100%
Reference AD gain				4
Reference signal				323509
Last edited				13-06-14 09:17:06
Last edited by				EnVision
Factory preset				No
Filters:
APC 665				205
Filter type				Emission
Description				M665 CWL=665nm BW=7 5nm Tmin=75%
Used with				Luminescence DELFIA - Time-resolved Fluorescence Fluorescence Intensity LANCE - Time-resolved Fluorescence
Last edited				26-02-19 14:51:38
Last edited by				Installation
Factory preset				Yes
Europium 615				203
Filter type				Emission
Description				M615 CWL=615nm BW=8 5nm Tmin=80%
Used with				Luminescence DELFIA - Time-resolved Fluorescence Fluorescence Intensity LANCE - Time-resolved FluorescenceLuminescence Absorbance DELFIA - Time-resolved Fluorescence Fluorescence Intensity LANCE - Time-resolved Fluorescence
Last edited				26-02-19 14:51:38
Last edited by				Installation
Factory preset				Yes
Mirror modules:
LANCE/DELFIA Bias				445
Used by				Top
Dual				No
Bias				Yes
Description				D400
Used with				Luminescence DELFIA - Time-resolved Fluorescence Fluorescence Intensity LANCE - Time-resolved Fluorescence
Last edited				26-02-19 14:51:38
Last edited by				Installation
Factory preset				Yes
Instrument:
Serial number				1040204
Nickname				EnVision
Normalization:
Notifications for plate 1 repeat 1:
WARNING: Plate height defined in the plate editor does not match the actual plate height. Measured height is 14.90 mm. Plate editor height is 14.35 mm. The results may be affected.
Exported with EnVision Workstation version 1.14.3049.528
