## Supplementary material for "Genome-wide arrayed CRISPR activation screen for prion protein modulators": Plate_XLVI_A.csv

Plate information
Plate	Repeat	Barcode	Measured height	Chamber temperature at start	Chamber temperature at end	Humidity at start	Humidity at end	Ambient temperature at start	Ambient temperature at end	Formula	Measurement date
1	1	=""	N/A	N/A	N/A	N/A	N/A	N/A	N/A	Calc 1: Label ratio = X / Y where X = Lilly FRET(1) channel 1 window 1 Y = Lilly FRET(1) channel 2 window 1	17-01-24 12:52:43
Background information
Plate	Label	Result	Signal	Flashes/Time	Meastime	MeasInfo
1	Lilly FRET	0	111	20	00:00:00.000	De=1st Ex=Top Em=Top Wdw=1 (14)
1	Lilly FRET	0	60	5	00:00:00.000	De=2nd Ex=Top Em=Top Wdw=1 (142)
Calculated results: Calc 1: Label ratio = X / Y where X = Lilly FRET(1) channel 1 window 1 Y = Lilly FRET(1) channel 2 window 1
	01	02	03	04	05	06	07	08	09	10	11	12	13	14	15	16	17	18	19	20	21	22	23	24
A	0.02563183366	0.04540729799	0.04488873673	0.0433784965	0.05787796939	0.04530994396	0.04928034282	0.05177707383	0.04264985462	0.04912977651	0.04845571849	0.04580232753	0.06099469795	0.04973318807	0.05216369062	0.04866476231	0.05464067703	0.03168396738	0.04418774183	0.04842414324	0.04004121994	0.04901186866	0.04923601685	0.02126889867
B	0.01804045056	0.04884491652	0.04577575542	0.04673144753	0.03421566787	0.04394215528	0.04932017942	0.04610265159	0.045477996	0.04385077813	0.04289617106	0.03819659225	0.1018436536	0.04515563349	0.03766983743	0.04485847968	0.03972827293	0.04897761084	0.02833627196	0.03882151924	0.04189631477	0.04452035134	0.04626686052	0.02234914328
C	0.02997056462	0.03576555024	0.03633836798	0.03896724839	0.08917183776	0.03526069995	0.03526979767	0.04380096616	0.04118596151	0.03949585782	0.04184745173	0.04092424828	0.03506897963	0.04201811712	0.04420383431	0.04266604679	0.0459375684	0.04434170507	0.03827913035	0.04135146591	0.03340421008	0.04422221431	0.04059888135	0.02085563728
D	0.01858445085	0.03777062548	0.02993686352	0.04235322236	0.03364285613	0.04522246535	0.04518963955	0.04376178504	0.04149368699	0.04387416038	0.03905094627	0.03823571841	0.0888971804	0.04157686207	0.0361581354	0.03903839099	0.04546337114	0.0515597704	0.04831765609	0.03759870462	0.04530634129	0.06108300543	0.04435515752	0.01927149513
E	0.02754820937	0.03134472797	0.03620685972	0.05326565384	0.09138303147	0.04060855228	0.03917308437	0.03859322398	0.03439387721	0.03409424624	0.03411981915	0.03820428855	0.03494565453	0.03899892182	0.04064065528	0.0349428661	0.04126943042	0.04020902681	0.03123224634	0.02854527118	0.04096820809	0.03154587928	0.04572461329	0.0207119927
F	0.01837955793	0.04200825546	0.04214794177	0.04035647266	0.03313453567	0.04288901921	0.0317580422	0.04005419351	0.03230532453	0.04122685303	0.04386073237	0.02776667272	0.0900911059	0.04121579068	0.04553209484	0.04165184115	0.04372222834	0.03199890774	0.04167829765	0.0354946457	0.04428970783	0.04122113301	0.04438960619	0.07508939213
G	0.03108327534	0.03422478962	0.04623555139	0.03740950999	0.0900787357	0.03260321125	0.04014875206	0.05156312303	0.04018730281	0.0422529278	0.0415624141	0.03695774404	0.03368852576	0.04065646622	0.06301796188	0.04755381744	0.03873330854	0.04206025156	0.0424602333	0.04284138009	0.04061004742	0.04575356057	0.04198992979	0.02063465271
H	0.01830480398	0.03081968592	0.04007472281	0.03117504308	0.03248057582	0.03794761431	0.04640877792	0.05461702247	0.04347916378	0.03755446338	0.04428036444	0.04292629464	0.0871884354	0.04074582234	0.04269160108	0.0457050289	0.04901613315	0.04139111869	0.03568690073	0.04062448621	0.04376893643	0.04202747299	0.03787085142	0.02469577666
I	0.23175965665	0.0376599969	0.03866712557	0.03973316046	0.09501834603	0.03341356267	0.04337986464	0.03774994936	0.04394759731	0.03618427971	0.0440818744	0.04348132537	0.03364590262	0.04269075116	0.03736847351	0.04606693654	0.03872729968	0.04330958148	0.03987502277	0.04549012848	0.03750357859	0.04352208503	0.03936629522	0.0204751463
J	0.01834041891	0.04197730839	0.04570236399	0.04229725846	0.03260371632	0.04354251296	0.02859250794	0.03875398928	0.04490782454	0.03801416228	0.0447061712	0.04290113776	0.09128822644	0.0425631364	0.03401277804	0.04236863934	0.03890260553	0.03670792946	0.04035440344	0.03765584958	0.03851695253	0.04007770019	0.04560033671	0.01704095112
K	1.0000	0.03628612717	0.03960310613	0.04016791327	0.08282934336	0.04104065597	0.04562445882	0.03984069402	0.04010630415	0.04514730811	0.04409598647	0.04299224342	0.03454431139	0.04169311101	0.03566967581	0.04098900941	0.03934983441	0.0489766664	0.04132140339	0.03966988856	0.03524364082	0.03842410363	0.03722001701	0.02050608652
L	0.01859046664	0.04258154138	0.03426905372	0.04018597275	0.03397843003	0.04929216645	0.02899839253	0.041021483	0.04587517087	0.04051775867	0.03059211474	0.04356836059	0.08630342856	0.03973249128	0.03672338742	0.04473184204	0.03733398529	0.03616925933	0.04302499345	0.03919570249	0.04071165715	0.04922910273	0.04156922568	0.02526595745
M	0.04910366329	0.03410515113	0.04360887198	0.02646806609	0.07788847754	0.03480475382	0.04831301152	0.03654433054	0.03989879472	0.04503815171	0.04824533173	0.03879809777	0.03438447106	0.03567441425	0.04257110173	0.04702094563	0.03302267293	0.03323105047	0.0375758792	0.03911535619	0.04219206772	0.05217999971	0.03443177783	0.02116766968
N	0.01807689286	0.04293956922	0.04297509868	0.02864213969	0.03392253989	0.0393017266	0.03927995307	0.04468218547	0.04088364507	0.0396217854	0.0332847015	0.03976256779	0.08684843146	0.04392636398	0.03475444344	0.04031290667	0.0438522763	0.03978436022	0.04129893474	0.03595050684	0.04725045184	0.04022502482	0.04913471377	0.05739130435
O	0.09485094851	0.03264756586	0.03576372866	0.03539490387	0.09250210249	0.0340873073	0.04146575972	0.03858467453	0.04067167934	0.04524681063	0.03959828042	0.03496840334	0.03243638491	0.03884702718	0.04113792878	0.04237018159	0.0416460666	0.04910456805	0.03766124188	0.03183588378	0.03910765172	0.04099154536	0.03771513874	0.02023865316
P	0.01758422697	0.04889397953	0.04297239371	0.04965463772	0.05805765165	0.05481934132	0.04796070067	0.0387221897	0.04933432695	0.04813189352	0.04269413495	0.04521757009	0.05508125081	0.05109758075	0.04572860671	0.04724710983	0.04316970109	0.05022596329	0.05034570767	0.04960531298	0.05134772356	0.05440248364	0.04405295843	0.02133898029
Plate information
Plate	Repeat	Barcode	Measured height	Chamber temperature at start	Chamber temperature at end	Humidity at start	Humidity at end	Ambient temperature at start	Ambient temperature at end	Group	Label	ScanX	ScanY	Measinfo	Kinetics	Measurement date
1	1	=""	14.9	24.43	24.4	30.3	30.2	23.21	23.14	1	Lilly FRET(1)	0	0	De=1st Ex=Top Em=Top Wdw=1 (14)	0	17-01-24 12:52:43
Background information
Plate	Label	Result	Signal	Flashes/Time	Meastime	MeasInfo
1	Lilly FRET	0	111	20	00:00:00.000	De=1st Ex=Top Em=Top Wdw=1 (14)
1	Lilly FRET	0	60	5	00:00:00.000	De=2nd Ex=Top Em=Top Wdw=1 (142)
Results for Lilly FRET(1) - channel 1 window 1 (Counts)
	01	02	03	04	05	06	07	08	09	10	11	12	13	14	15	16	17	18	19	20	21	22	23	24
A	143	6640	6556	6352	8357	6509	7084	7437	6102	7074	6936	6549	8651	7167	7499	7036	7877	4554	6304	6894	5673	7078	7073	3116
B	2601	7045	6549	6704	4921	6293	7059	6567	6435	6244	6155	5434	14263	6386	5362	6414	5550	6963	4066	5612	5914	6204	6651	90
C	112	5083	5151	5542	12459	4953	4982	6220	5769	5578	5893	5719	5056	5928	6230	6057	6506	6167	5319	5756	4713	6213	5727	3000
D	2683	5410	4239	6025	4739	6386	6335	6127	5807	6153	5466	5301	12151	5845	5045	5427	6322	7231	6801	5271	6253	8476	6171	91
E	100	4405	5085	7503	12533	5640	5463	5388	4777	4760	4694	5215	4842	5281	5557	4905	5740	5617	4398	3991	5670	4328	6249	2884
F	2611	5862	5915	5656	4628	5997	4407	5558	4366	5675	6038	3820	11985	5759	6245	5736	5953	4453	5823	4952	6068	5744	6044	63
G	134	4799	6660	5364	12722	4717	5614	7371	5630	6018	5897	5127	4717	5782	8950	6700	5520	5882	6006	6057	5661	6364	5921	2934
H	2652	4398	5642	4432	4657	5572	6632	7798	6281	5387	6255	6110	12292	5791	5972	6461	6915	5971	5073	5683	6154	5960	5314	69
I	54	5349	5505	5700	13466	4845	6153	5405	6518	5161	6252	6169	4704	6055	5249	6589	5487	6151	5692	6334	5240	6045	5571	2932
J	2830	5805	6287	6034	4555	6217	3953	5428	6280	5363	6191	6018	12433	5919	4754	5925	5499	5139	5461	5231	5320	5550	6284	129
K	60	5022	5508	5569	11518	5761	6481	5612	5629	6312	6257	6169	4780	5781	5026	5721	5418	6765	5625	5475	4830	5369	5251	2889
L	2670	6008	4772	5575	4751	7023	4077	5717	6410	5672	4249	6076	11715	5549	5104	6333	5192	5085	6075	5538	5620	6817	5777	57
M	63	4871	6097	3673	10898	5002	6942	5137	5472	6357	6746	5458	4765	4953	5917	6499	4585	4581	5243	5504	5802	7231	4751	3039
N	2531	5909	5923	3958	4650	5356	5357	6127	5565	5414	4540	5426	11633	5920	4689	5545	6000	5402	5606	4919	6379	5470	6675	33
O	70	4583	5115	4991	12759	4732	5779	5339	5658	6267	5453	4864	4436	5372	5657	5852	5728	6726	5267	4398	5366	5629	5154	2807
P	2499	6830	6035	7045	8294	7715	6678	5291	6885	6668	6039	6158	7613	6932	6295	6539	6089	7035	6983	6812	7077	7465	6129	131
Plate information
Plate	Repeat	Barcode	Measured height	Chamber temperature at start	Chamber temperature at end	Humidity at start	Humidity at end	Ambient temperature at start	Ambient temperature at end	Group	Label	ScanX	ScanY	Measinfo	Kinetics	Measurement date
1	1	=""	14.9	24.43	24.4	30.3	30.2	23.21	23.14	1	Lilly FRET(1)	0	0	De=2nd Ex=Top Em=Top Wdw=1 (142)	0	17-01-24 12:52:43
Background information
Plate	Label	Result	Signal	Flashes/Time	Meastime	MeasInfo
1	Lilly FRET	0	111	20	00:00:00.000	De=1st Ex=Top Em=Top Wdw=1 (14)
1	Lilly FRET	0	60	5	00:00:00.000	De=2nd Ex=Top Em=Top Wdw=1 (142)
Results for Lilly FRET(1) - channel 2 window 1 (Counts)
	01	02	03	04	05	06	07	08	09	10	11	12	13	14	15	16	17	18	19	20	21	22	23	24
A	5579	146232	146050	146432	144390	143655	143749	143635	143072	143986	143141	142984	141832	144109	143759	144581	144160	143732	142664	142367	141679	144414	143655	146505
B	144176	144232	143067	143458	143823	143211	143126	142443	141497	142392	143486	142264	140048	141422	142342	142983	139699	142167	143491	144559	141158	139352	143753	4027
C	3737	142120	141751	142222	139719	140468	141254	142006	140072	141230	140821	139746	144173	141082	140938	141963	141627	139079	138953	139197	141090	140495	141063	143846
D	144368	143233	141598	142256	140862	141213	140187	140008	139949	140242	139971	138640	136686	140583	139526	139017	139057	140245	140756	140191	138016	138762	139127	4722
E	3630	140534	140443	140860	137148	138887	139458	139610	138891	139613	137574	136503	138558	135414	136735	140372	139086	139695	140816	139813	138400	137197	136666	139243
F	142060	139544	140339	140151	139673	139826	138768	138762	135148	137653	137663	137575	133032	139728	137156	137713	136155	139161	139713	139514	137007	139346	136158	839
G	4311	140220	144045	143386	141232	144679	139830	142951	140094	142428	141883	138726	140018	142216	142023	140893	142513	139847	141450	141382	139399	139093	141010	142188
H	144880	142701	140787	142165	143378	146834	142904	142776	144460	143445	141259	142337	140982	142125	139887	141363	141076	144258	142153	139891	140602	141812	140319	2794
I	233	142034	142369	143457	141720	145001	141840	143179	148313	142631	141827	141877	139809	141834	140466	143031	141683	142024	142746	139239	139720	138895	141517	143198
J	154304	138289	137564	142657	139708	142780	138253	140063	139842	141079	138482	140276	136195	139064	139771	139844	141353	139997	135326	138916	138121	138481	137806	7570
K	60	138400	139080	138643	139057	140373	142051	140861	140352	139809	141895	143491	138373	138656	140904	139574	137688	138127	136128	138014	137046	139730	141080	140885
L	143622	141094	139251	138730	139824	142477	140594	139366	139727	139988	138892	139459	135742	139659	138985	141577	139069	140589	141197	141291	138044	138475	138973	2256
M	1283	142823	139811	138771	139918	143716	143688	140569	137147	141147	139827	140677	138580	138839	138991	138215	138844	137853	139531	140712	137514	138578	137983	143568
N	140013	137612	137824	138188	137077	136279	136380	137124	136118	136642	136399	136460	133946	134771	134918	137549	136823	135782	135742	136827	135004	135985	135851	575
O	738	140378	143022	141009	137932	138820	139368	138371	139114	138507	137708	139097	136760	138286	137513	138116	137540	136973	139852	138146	137211	137321	136656	138695
P	142116	139690	140439	141880	142858	140735	139239	136640	139558	138536	141448	136186	138214	135662	137660	138400	141048	140067	138701	137324	137825	137218	139128	6139
Basic assay information
Assay ID:				19151
Assay Started:				17-01-24 12:47:49
Assay Finished:				17-01-24 12:52:50
Assay Exported:				17-01-24 12:52:50
Protocol ID:				100202
Protocol Name:				Lilly FRET_384
Serial#:				="1040204"
Protocol information
Protocol:
Protocol name				Lilly FRET_384
Number of assay repeats				1
Start assay repeat each				N/A
Number of plate repeats				1
Start plate repeat each				N/A
Is label meas. height used				Yes
Height of measurement				Defined in label
Is gripper height used				No
Mode of measurement				By Columns bi-directional
Rotated plate				No
Soft move				No
Protocol notes
Plate type:
Name of the plate type				384 OptiPlate
Number of rows				16
Number of columns				24
Number of the wells in the plate				384
Height of the plate				14.35 mm
Coordinates of corners:
384 OptiPlate + Lilly FRET
12.1 mm x------------------------------------------------------- x 115.6 mm
9 mm 9 mm
12.1 mm x------------------------------------------------------- x 115.6 mm
76.5 mm 76.5 mm
Platemap:
Plate				1
Group				1
	01	02	03	04	05	06	07	08	09	10	11	12	13	14	15	16	17	18	19	20	21	22	23	24
A	-	-	-	-	-	-	-	-	-	-	-	-	-	-	-	-	-	-	-	-	-	-	-	-
B	-	-	-	-	-	-	-	-	-	-	-	-	-	-	-	-	-	-	-	-	-	-	-	-
C	-	-	-	-	-	-	-	-	-	-	-	-	-	-	-	-	-	-	-	-	-	-	-	-
D	-	-	-	-	-	-	-	-	-	-	-	-	-	-	-	-	-	-	-	-	-	-	-	-
E	-	-	-	-	-	-	-	-	-	-	-	-	-	-	-	-	-	-	-	-	-	-	-	-
F	-	-	-	-	-	-	-	-	-	-	-	-	-	-	-	-	-	-	-	-	-	-	-	-
G	-	-	-	-	-	-	-	-	-	-	-	-	-	-	-	-	-	-	-	-	-	-	-	-
H	-	-	-	-	-	-	-	-	-	-	-	-	-	-	-	-	-	-	-	-	-	-	-	-
I	-	-	-	-	-	-	-	-	-	-	-	-	-	-	-	-	-	-	-	-	-	-	-	-
J	-	-	-	-	-	-	-	-	-	-	-	-	-	-	-	-	-	-	-	-	-	-	-	-
K	-	-	-	-	-	-	-	-	-	-	-	-	-	-	-	-	-	-	-	-	-	-	-	-
L	-	-	-	-	-	-	-	-	-	-	-	-	-	-	-	-	-	-	-	-	-	-	-	-
M	-	-	-	-	-	-	-	-	-	-	-	-	-	-	-	-	-	-	-	-	-	-	-	-
N	-	-	-	-	-	-	-	-	-	-	-	-	-	-	-	-	-	-	-	-	-	-	-	-
O	-	-	-	-	-	-	-	-	-	-	-	-	-	-	-	-	-	-	-	-	-	-	-	-
P	-	-	-	-	-	-	-	-	-	-	-	-	-	-	-	-	-	-	-	-	-	-	-	-
- - Undefined
Calculations:
Plate				1
Formula index				Calc 1
Formula name				Label ratio
Formula				Label ratio where X = Lilly FRET(1) channel 1 window 1 Y = Lilly FRET(1) channel 2 window 1
Auto export parameters:
Export format				Plate2
Include basic assay information				Yes
Place assay information at				End of file
Include basic plate information				Yes
Place plate information at				Beginning of plate
Include protocol information				Yes
Protocol info level				Large
Include error and warning information				Yes
Include background information				Yes
Add plate number to the file name				Yes
Each plate to separate file				No
Field separator to use				System
File name format				<DefaultDataFolder>\<Date>\<ProtocolName>_<AssayID>.csv
Operations:
Plate 1
Group 1
Measurement
Label				Lilly FRET(1)
Labels:
Lilly FRET				6000025
Light source				Laser
Top mirror				LANCE/DELFIA Bias
Bottom mirror				N/A
Exc. filter				N/A
Using of excitation filter				Top
Ems. filter				APC 665
Using of emission filter				Top
2nd ems. filter				Europium 615
Using of 2nd emission filter				Top
Measurement height				7.3 mm
Cycle				16600
Delay				30
Number of flashes				20
Number of flashes for 2nd detector				5
Number of sequence windows				1
Total time of windows				500
Excitation light				100%
Reference excitation light				100%
Reference AD gain				4
Reference signal				323509
Last edited				13-06-14 09:17:06
Last edited by				EnVision
Factory preset				No
Filters:
APC 665				205
Filter type				Emission
Description				M665 CWL=665nm BW=7 5nm Tmin=75%
Used with				Luminescence DELFIA - Time-resolved Fluorescence Fluorescence Intensity LANCE - Time-resolved Fluorescence
Last edited				26-02-19 14:51:38
Last edited by				Installation
Factory preset				Yes
Europium 615				203
Filter type				Emission
Description				M615 CWL=615nm BW=8 5nm Tmin=80%
Used with				Luminescence DELFIA - Time-resolved Fluorescence Fluorescence Intensity LANCE - Time-resolved FluorescenceLuminescence Absorbance DELFIA - Time-resolved Fluorescence Fluorescence Intensity LANCE - Time-resolved Fluorescence
Last edited				26-02-19 14:51:38
Last edited by				Installation
Factory preset				Yes
Mirror modules:
LANCE/DELFIA Bias				445
Used by				Top
Dual				No
Bias				Yes
Description				D400
Used with				Luminescence DELFIA - Time-resolved Fluorescence Fluorescence Intensity LANCE - Time-resolved Fluorescence
Last edited				26-02-19 14:51:38
Last edited by				Installation
Factory preset				Yes
Instrument:
Serial number				1040204
Nickname				EnVision
Normalization:
Notifications for plate 1 repeat 1:
WARNING: Plate height defined in the plate editor does not match the actual plate height. Measured height is 14.90 mm. Plate editor height is 14.35 mm. The results may be affected.
Exported with EnVision Workstation version 1.14.3049.528
