## Supplementary material for "Genome-wide arrayed CRISPR activation screen for prion protein modulators": Plate_XLVI_B.csv

Plate information
Plate	Repeat	Barcode	Measured height	Chamber temperature at start	Chamber temperature at end	Humidity at start	Humidity at end	Ambient temperature at start	Ambient temperature at end	Formula	Measurement date
1	1	=""	N/A	N/A	N/A	N/A	N/A	N/A	N/A	Calc 1: Label ratio = X / Y where X = Lilly FRET(1) channel 1 window 1 Y = Lilly FRET(1) channel 2 window 1	17-01-24 12:58:28
Background information
Plate	Label	Result	Signal	Flashes/Time	Meastime	MeasInfo
1	Lilly FRET	0	103	20	00:00:00.000	De=1st Ex=Top Em=Top Wdw=1 (14)
1	Lilly FRET	0	73	5	00:00:00.000	De=2nd Ex=Top Em=Top Wdw=1 (142)
Calculated results: Calc 1: Label ratio = X / Y where X = Lilly FRET(1) channel 1 window 1 Y = Lilly FRET(1) channel 2 window 1
	01	02	03	04	05	06	07	08	09	10	11	12	13	14	15	16	17	18	19	20	21	22	23	24
A	0.02107054819	0.04794132355	0.04698199383	0.04692574077	0.06008846964	0.04401828977	0.05047446813	0.06090241681	0.04496912076	0.05148520152	0.05123788158	0.04427399552	0.06275746566	0.05087814959	0.05009247423	0.0470102255	0.05334818074	0.03197682345	0.04421268593	0.04888876784	0.03754763583	0.05110338398	0.04926776227	0.02192772367
B	0.01894142215	0.04484298751	0.04632728071	0.04760960127	0.03423018198	0.04390721806	0.04726301552	0.04580647804	0.04449055651	0.04315871559	0.04282656701	0.03738924743	0.10156380317	0.04439333935	0.03754944762	0.04401087987	0.03901184733	0.04691743427	0.02741847712	0.03462801905	0.04271583043	0.04206312569	0.04450323096	0.01929949964
C	0.04307692308	0.03768581485	0.03956242917	0.04034219634	0.09945612107	0.03639577196	0.03700661802	0.04496085736	0.04000957167	0.03973496192	0.04499187059	0.04168119013	0.03551599359	0.04035639051	0.04235113652	0.04217882324	0.04381841218	0.04396235157	0.0377145343	0.0388695792	0.02996401244	0.04510706506	0.042366757	0.02080457366
D	0.01808566749	0.03598879242	0.0296297843	0.0418368645	0.03338947368	0.04506404025	0.04570537933	0.04373069101	0.04269420469	0.04220313262	0.03989029471	0.03789744738	0.09900849153	0.04219260366	0.03600701972	0.03862754014	0.04657100221	0.05126345146	0.04941930887	0.03882833787	0.04432047444	0.06137217576	0.04368012793	0.0431372549
E	0.03411344704	0.03302859691	0.03928716918	0.05495915905	0.09420905063	0.04084098253	0.03799757042	0.03685702714	0.03330483082	0.03578340779	0.03766333045	0.03807252111	0.03522451105	0.03845856062	0.04090766779	0.03281456309	0.04214236183	0.03915963467	0.02976947593	0.02788736724	0.04280616614	0.03164688141	0.04571723877	0.02024218587
F	0.01792426367	0.04165476099	0.04414127483	0.04295608396	0.0333268899	0.04263790778	0.03152721935	0.03927009993	0.03168645566	0.04186225203	0.04508456507	0.02816982462	0.09425194678	0.04068178394	0.04584333992	0.04257658396	0.04494969387	0.03256291952	0.0414849828	0.03566298623	0.04547852464	0.04129942443	0.04361146807	0.03415730337
G	0.02997403823	0.03515674135	0.04707208942	0.05016169952	0.08992519271	0.03279976636	0.05150229639	0.04857733803	0.03747738616	0.03954413122	0.03953711941	0.03548003447	0.03346379648	0.03545455844	0.05916199049	0.04450537414	0.03693456425	0.03918148319	0.04096259594	0.04128973061	0.03671624526	0.04518074426	0.03341409896	0.01988182576
H	0.01811947353	0.03019374558	0.04427549826	0.03017683239	0.031986003	0.03750791084	0.04531209468	0.05118900828	0.04243579947	0.03710353082	0.0428768823	0.04403054256	0.08146697323	0.03896325226	0.03971286164	0.04549282121	0.04916435531	0.03942637167	0.03484523768	0.03878057123	0.04243369512	0.04049886108	0.03691997358	0.16317991632
I	0.12959381044	0.03857543362	0.03970392238	0.038451048	0.08092373095	0.03482285326	0.04210599867	0.03740484917	0.04314765569	0.03613375855	0.0435917441	0.04176278116	0.03238585857	0.04019610613	0.03558881169	0.04448280536	0.03858068938	0.03881397019	0.03970103504	0.04391656846	0.0374830357	0.04217341537	0.03834911811	0.02116210556
J	0.01791451055	0.041245944	0.03721802334	0.05076513067	0.03284716001	0.0445091249	0.0273768259	0.0371575281	0.04286404593	0.03713280337	0.04502282066	0.04059897105	0.08034142591	0.03890735532	0.03303544533	0.03836837931	0.03859351284	0.03666181493	0.03865172782	0.03736839856	0.03727285267	0.03947779692	0.04517147244	0.13178294574
K	0.02866424613	0.0371019005	0.04222943597	0.03812559358	0.08955342903	0.0407153977	0.04091511888	0.03423964865	0.0514445829	0.0444820805	0.04614821231	0.05036165658	0.03248575376	0.04111497257	0.03475824023	0.04045919283	0.0393050165	0.04922984436	0.04131796524	0.03982963215	0.03466659023	0.03865723772	0.03720402583	0.02075657087
L	0.01751174358	0.04038106471	0.03445714286	0.04920774459	0.0320318885	0.04968131813	0.02772153535	0.0402398005	0.04303172127	0.04132300724	0.03018662365	0.04224127486	0.09398745902	0.04028418875	0.03712567902	0.03970778501	0.03667120718	0.03720432315	0.04488442606	0.03806163459	0.04052442539	0.0345923125	0.04108344331	0.03106508876
M	0.02035892022	0.03628940333	0.042445225	0.02818718424	0.09067121395	0.03252290371	0.04464515575	0.03586068552	0.03824180349	0.04324917673	0.04854651369	0.03886268325	0.03303890301	0.03436010321	0.04219929596	0.04644341415	0.03170077525	0.03314277284	0.03794807953	0.03917204214	0.04137817106	0.05134931187	0.03525160772	0.02033398608
N	0.01869027825	0.04411972928	0.04411504425	0.04491482786	0.03200911661	0.04564030709	0.03833568772	0.04466921054	0.04066578538	0.03941782899	0.03261344195	0.04219715534	0.08639499613	0.04468743795	0.03553594839	0.04097357501	0.04423748545	0.04062709603	0.04223195865	0.03619389324	0.047024945	0.04114886185	0.0535993712	0.02778767367
O	0.02073478398	0.03396618008	0.0386303836	0.03827771227	0.08502874354	0.03593442251	0.0425567704	0.03986318719	0.0421377038	0.04796956822	0.04168370282	0.03820974355	0.03430658432	0.0390210942	0.04054856497	0.04287664477	0.04047881786	0.04915323653	0.03910870203	0.03113968643	0.0391857579	0.04144780214	0.03673619303	0.02099301172
P	0.01971153219	0.04683091969	0.04412034926	0.04804489227	0.05837719789	0.05391121244	0.04705238587	0.03729358737	0.04653333333	0.04730444913	0.04081329246	0.04481863055	0.05656676711	0.05258422804	0.04728045362	0.04476330549	0.0442208394	0.05100663472	0.05218097694	0.05033158113	0.05487234656	0.05478116424	0.04394470515	0.01901140684
Plate information
Plate	Repeat	Barcode	Measured height	Chamber temperature at start	Chamber temperature at end	Humidity at start	Humidity at end	Ambient temperature at start	Ambient temperature at end	Group	Label	ScanX	ScanY	Measinfo	Kinetics	Measurement date
1	1	=""	14.69	24.43	24.4	30.7	30.5	23.11	23.14	1	Lilly FRET(1)	0	0	De=1st Ex=Top Em=Top Wdw=1 (14)	0	17-01-24 12:58:28
Background information
Plate	Label	Result	Signal	Flashes/Time	Meastime	MeasInfo
1	Lilly FRET	0	103	20	00:00:00.000	De=1st Ex=Top Em=Top Wdw=1 (14)
1	Lilly FRET	0	73	5	00:00:00.000	De=2nd Ex=Top Em=Top Wdw=1 (142)
Results for Lilly FRET(1) - channel 1 window 1 (Counts)
	01	02	03	04	05	06	07	08	09	10	11	12	13	14	15	16	17	18	19	20	21	22	23	24
A	359	7190	6964	6965	8816	6450	7452	9092	6830	7694	7674	6563	9293	7558	7367	6942	7809	4691	6465	7180	5488	7510	7159	3296
B	2830	6506	6756	6960	4977	6364	6884	6709	6518	6254	6303	5469	14613	6737	5496	6359	5644	6703	3930	4965	6214	6105	6460	81
C	98	5514	5725	5805	14300	5251	5452	6553	5852	5745	6586	5979	5143	5843	6074	6084	6329	6357	5375	5558	4288	6585	6097	2984
D	2606	5202	4257	5920	4758	6305	6510	6214	6094	6146	5716	5416	13910	6097	5232	5522	6585	7279	6936	5472	6173	8608	6228	66
E	86	4740	5690	7879	13205	5713	5380	5096	4635	4918	5321	5379	4870	5464	5749	4548	5895	5411	4166	3810	5998	4428	6281	2810
F	2556	5977	6209	6041	4655	5879	4446	5533	4390	5993	6259	3916	13326	5671	6662	5925	6277	4531	5775	4916	6207	5726	6007	76
G	127	5031	6721	7197	12646	4717	7345	6952	5324	5569	5511	4982	4788	4963	8308	6298	5273	5593	5721	5760	5142	6368	4675	2813
H	2584	4228	6278	4239	4479	5334	6463	7265	6053	5270	6082	6222	11480	5487	5665	6429	6913	5592	4959	5442	5931	5725	5198	39
I	67	5380	5541	5498	11231	4823	6026	5307	6117	5110	6146	5884	4627	5690	4994	6236	5517	5460	5673	6186	5220	5895	5353	2981
J	2593	5682	5141	7086	4583	6285	3799	5174	6032	5213	6333	5737	11182	5478	4606	5370	5365	5088	5323	5246	5134	5431	6354	51
K	150	5148	5828	5299	12353	5623	5646	4740	7142	6356	6553	7081	4515	5726	4738	5639	5418	6715	5732	5508	4838	5379	5116	2873
L	2535	5752	4824	6885	4468	6914	3861	5551	5958	5912	4267	5927	13445	5568	5119	5555	5142	5074	6173	5275	5709	4867	5697	63
M	135	5253	5897	3911	12336	4512	6243	4934	5201	6107	6842	5347	4496	4714	5886	6381	4314	4493	5182	5350	5761	7145	4917	2814
N	2799	6232	5982	6249	4438	6254	5319	6099	5568	5460	4556	6337	11934	6077	4825	5658	5966	5512	5793	4943	6434	5725	7433	78
O	263	4877	5579	5486	11744	5072	6072	5571	5934	6797	6015	5498	5016	5544	5736	5999	5539	6841	5469	4296	5494	5847	5201	2980
P	3023	6972	6483	6995	8340	7732	6793	5287	6631	6659	5765	6247	8335	7949	7321	6361	6346	7142	7387	7028	7804	7585	6218	95
Plate information
Plate	Repeat	Barcode	Measured height	Chamber temperature at start	Chamber temperature at end	Humidity at start	Humidity at end	Ambient temperature at start	Ambient temperature at end	Group	Label	ScanX	ScanY	Measinfo	Kinetics	Measurement date
1	1	=""	14.69	24.43	24.4	30.7	30.5	23.11	23.14	1	Lilly FRET(1)	0	0	De=2nd Ex=Top Em=Top Wdw=1 (142)	0	17-01-24 12:58:28
Background information
Plate	Label	Result	Signal	Flashes/Time	Meastime	MeasInfo
1	Lilly FRET	0	103	20	00:00:00.000	De=1st Ex=Top Em=Top Wdw=1 (14)
1	Lilly FRET	0	73	5	00:00:00.000	De=2nd Ex=Top Em=Top Wdw=1 (142)
Results for Lilly FRET(1) - channel 2 window 1 (Counts)
	01	02	03	04	05	06	07	08	09	10	11	12	13	14	15	16	17	18	19	20	21	22	23	24
A	17038	149975	148227	148426	146717	146530	147639	149288	151882	149441	149772	148236	148078	148551	147068	147670	146378	146700	146225	146864	146161	146957	145308	150312
B	149408	145084	145832	146189	145398	144942	145653	146464	146503	144907	147175	146272	143880	151757	146367	144487	144674	142868	143334	143381	145473	145139	145158	4197
C	2275	146315	144708	143894	143782	144275	147325	145749	146265	144583	146382	143446	144808	144785	143420	144243	144437	144601	142518	142991	143105	145986	143910	143430
D	144092	144545	143673	141502	142500	139912	142434	142097	142736	145629	143293	142912	140493	144504	145305	142955	141397	141992	140350	140928	139281	140259	142582	1530
E	2521	143512	144831	143361	140167	139884	141588	138264	139169	137438	141278	141283	138256	142075	140536	138597	139883	138178	139942	136621	140120	139919	137388	138819
F	142600	143489	140662	140632	139677	137882	141021	140896	138545	143160	138828	139014	141387	139399	145321	139161	139645	139146	139207	137846	136482	138646	137739	2225
G	4237	143102	142781	143476	140628	143812	142615	143112	142059	140830	139388	140417	143080	139982	140428	141511	142766	142746	139664	139502	140047	140945	139911	141486
H	142609	140029	141794	140472	140030	142210	142633	141925	142639	142035	141848	141311	140916	140825	142649	141319	140610	141834	142315	140328	139771	141362	140791	239
I	517	139467	139558	142987	138785	138501	143115	141880	141769	141419	140990	140891	142871	141556	140325	140189	142999	140671	142893	140858	139263	139780	139586	140865
J	144743	137759	138132	139584	139525	141207	138767	139245	140724	140388	140662	141309	139181	140796	139426	139959	139013	138782	137717	140386	137741	137571	140664	387
K	5233	138753	138008	138988	137940	138105	137993	138436	138829	142889	141999	140603	138984	139268	136313	139375	137845	136401	138729	138289	139558	139146	137512	138414
L	144760	142443	140000	139917	139486	139167	139278	137948	138456	143068	141354	140313	143051	138218	137883	139897	140219	136382	137531	138591	140878	140696	138669	2028
M	6631	144753	138932	138751	136052	138733	139836	137588	136003	141205	140937	137587	136082	137194	139481	137393	136085	135565	136555	136577	139228	139145	139483	138389
N	149757	141252	135600	139130	138648	137028	138748	136537	136921	138516	139697	150176	138133	135989	135778	138089	134863	135673	137171	136570	136821	139129	138677	2807
O	12684	143584	144420	143321	138118	141146	142680	139753	140824	141694	144301	143890	146211	142077	141460	139913	136837	139177	139841	137959	140204	141069	141577	141952
P	153362	148876	146939	145593	142864	143421	144371	141767	142500	140769	141253	139384	147348	151167	154842	142103	143507	140021	141565	139634	142221	138460	141496	4997
Basic assay information
Assay ID:				19152
Assay Started:				17-01-24 12:53:35
Assay Finished:				17-01-24 12:58:36
Assay Exported:				17-01-24 12:58:36
Protocol ID:				100202
Protocol Name:				Lilly FRET_384
Serial#:				="1040204"
Protocol information
Protocol:
Protocol name				Lilly FRET_384
Number of assay repeats				1
Start assay repeat each				N/A
Number of plate repeats				1
Start plate repeat each				N/A
Is label meas. height used				Yes
Height of measurement				Defined in label
Is gripper height used				No
Mode of measurement				By Columns bi-directional
Rotated plate				No
Soft move				No
Protocol notes
Plate type:
Name of the plate type				384 OptiPlate
Number of rows				16
Number of columns				24
Number of the wells in the plate				384
Height of the plate				14.35 mm
Coordinates of corners:
384 OptiPlate + Lilly FRET
12.1 mm x------------------------------------------------------- x 115.6 mm
9 mm 9 mm
12.1 mm x------------------------------------------------------- x 115.6 mm
76.5 mm 76.5 mm
Platemap:
Plate				1
Group				1
	01	02	03	04	05	06	07	08	09	10	11	12	13	14	15	16	17	18	19	20	21	22	23	24
A	-	-	-	-	-	-	-	-	-	-	-	-	-	-	-	-	-	-	-	-	-	-	-	-
B	-	-	-	-	-	-	-	-	-	-	-	-	-	-	-	-	-	-	-	-	-	-	-	-
C	-	-	-	-	-	-	-	-	-	-	-	-	-	-	-	-	-	-	-	-	-	-	-	-
D	-	-	-	-	-	-	-	-	-	-	-	-	-	-	-	-	-	-	-	-	-	-	-	-
E	-	-	-	-	-	-	-	-	-	-	-	-	-	-	-	-	-	-	-	-	-	-	-	-
F	-	-	-	-	-	-	-	-	-	-	-	-	-	-	-	-	-	-	-	-	-	-	-	-
G	-	-	-	-	-	-	-	-	-	-	-	-	-	-	-	-	-	-	-	-	-	-	-	-
H	-	-	-	-	-	-	-	-	-	-	-	-	-	-	-	-	-	-	-	-	-	-	-	-
I	-	-	-	-	-	-	-	-	-	-	-	-	-	-	-	-	-	-	-	-	-	-	-	-
J	-	-	-	-	-	-	-	-	-	-	-	-	-	-	-	-	-	-	-	-	-	-	-	-
K	-	-	-	-	-	-	-	-	-	-	-	-	-	-	-	-	-	-	-	-	-	-	-	-
L	-	-	-	-	-	-	-	-	-	-	-	-	-	-	-	-	-	-	-	-	-	-	-	-
M	-	-	-	-	-	-	-	-	-	-	-	-	-	-	-	-	-	-	-	-	-	-	-	-
N	-	-	-	-	-	-	-	-	-	-	-	-	-	-	-	-	-	-	-	-	-	-	-	-
O	-	-	-	-	-	-	-	-	-	-	-	-	-	-	-	-	-	-	-	-	-	-	-	-
P	-	-	-	-	-	-	-	-	-	-	-	-	-	-	-	-	-	-	-	-	-	-	-	-
- - Undefined
Calculations:
Plate				1
Formula index				Calc 1
Formula name				Label ratio
Formula				Label ratio where X = Lilly FRET(1) channel 1 window 1 Y = Lilly FRET(1) channel 2 window 1
Auto export parameters:
Export format				Plate2
Include basic assay information				Yes
Place assay information at				End of file
Include basic plate information				Yes
Place plate information at				Beginning of plate
Include protocol information				Yes
Protocol info level				Large
Include error and warning information				Yes
Include background information				Yes
Add plate number to the file name				Yes
Each plate to separate file				No
Field separator to use				System
File name format				<DefaultDataFolder>\<Date>\<ProtocolName>_<AssayID>.csv
Operations:
Plate 1
Group 1
Measurement
Label				Lilly FRET(1)
Labels:
Lilly FRET				6000025
Light source				Laser
Top mirror				LANCE/DELFIA Bias
Bottom mirror				N/A
Exc. filter				N/A
Using of excitation filter				Top
Ems. filter				APC 665
Using of emission filter				Top
2nd ems. filter				Europium 615
Using of 2nd emission filter				Top
Measurement height				7.3 mm
Cycle				16600
Delay				30
Number of flashes				20
Number of flashes for 2nd detector				5
Number of sequence windows				1
Total time of windows				500
Excitation light				100%
Reference excitation light				100%
Reference AD gain				4
Reference signal				323509
Last edited				13-06-14 09:17:06
Last edited by				EnVision
Factory preset				No
Filters:
APC 665				205
Filter type				Emission
Description				M665 CWL=665nm BW=7 5nm Tmin=75%
Used with				Luminescence DELFIA - Time-resolved Fluorescence Fluorescence Intensity LANCE - Time-resolved Fluorescence
Last edited				26-02-19 14:51:38
Last edited by				Installation
Factory preset				Yes
Europium 615				203
Filter type				Emission
Description				M615 CWL=615nm BW=8 5nm Tmin=80%
Used with				Luminescence DELFIA - Time-resolved Fluorescence Fluorescence Intensity LANCE - Time-resolved FluorescenceLuminescence Absorbance DELFIA - Time-resolved Fluorescence Fluorescence Intensity LANCE - Time-resolved Fluorescence
Last edited				26-02-19 14:51:38
Last edited by				Installation
Factory preset				Yes
Mirror modules:
LANCE/DELFIA Bias				445
Used by				Top
Dual				No
Bias				Yes
Description				D400
Used with				Luminescence DELFIA - Time-resolved Fluorescence Fluorescence Intensity LANCE - Time-resolved Fluorescence
Last edited				26-02-19 14:51:38
Last edited by				Installation
Factory preset				Yes
Instrument:
Serial number				1040204
Nickname				EnVision
Normalization:
Exported with EnVision Workstation version 1.14.3049.528
