## Supplementary material for "Genome-wide arrayed CRISPR activation screen for prion protein modulators": Plate_XLVII_A.csv

Plate information
Plate	Repeat	Barcode	Measured height	Chamber temperature at start	Chamber temperature at end	Humidity at start	Humidity at end	Ambient temperature at start	Ambient temperature at end	Formula	Measurement date
1	1	=""	N/A	N/A	N/A	N/A	N/A	N/A	N/A	Calc 1: Label ratio = X / Y where X = Lilly FRET(1) channel 1 window 1 Y = Lilly FRET(1) channel 2 window 1	17-01-24 13:04:16
Background information
Plate	Label	Result	Signal	Flashes/Time	Meastime	MeasInfo
1	Lilly FRET	0	112	20	00:00:00.000	De=1st Ex=Top Em=Top Wdw=1 (14)
1	Lilly FRET	0	67	5	00:00:00.000	De=2nd Ex=Top Em=Top Wdw=1 (142)
Calculated results: Calc 1: Label ratio = X / Y where X = Lilly FRET(1) channel 1 window 1 Y = Lilly FRET(1) channel 2 window 1
	01	02	03	04	05	06	07	08	09	10	11	12	13	14	15	16	17	18	19	20	21	22	23	24
A	0.02257982981	0.0596396433	0.05707682089	0.06028992993	0.05998011179	0.06032287217	0.06156879332	0.06019740189	0.06204722251	0.05743120501	0.06003341552	0.06081235976	0.06165976983	0.06205917062	0.06093621116	0.06151953661	0.06131735541	0.06240826349	0.06081555161	0.06074167917	0.0587579563	0.06085498286	0.06208559373	0.02159593326
B	0.01872490095	0.03460958324	0.03847560681	0.05199313951	0.04275598563	0.04940908148	0.03602749959	0.03140995973	0.0307932689	0.0396900371	0.03958306384	0.04154713009	0.03102600506	0.02946801234	0.04357783839	0.04096210113	0.03739345044	0.04639949083	0.05372530916	0.05421244406	0.05507186434	0.05500901223	0.110544602	0.02819956616
C	0.04357298475	0.10177889124	0.0463100095	0.04113745659	0.03780128196	0.04093413257	0.03946624607	0.05005656697	0.03826889371	0.03751668061	0.04215720881	0.03821060491	0.0393259202	0.0479825518	0.03320126176	0.03640619899	0.04972279611	0.04077272507	0.05467348655	0.05287163929	0.05316317764	0.0538442204	0.03455358901	0.0206481397
D	0.0178407699	0.03517767959	0.04380099251	0.04465741384	0.0346566335	0.03965475007	0.0352358827	0.04020859355	0.04109269534	0.03115587677	0.03419902978	0.03779096759	0.04377095088	0.04275039264	0.04323189629	0.03455111471	0.0410054877	0.03807707252	0.05202197693	0.05315868391	0.0528049518	0.05290055151	0.10953090532	0.09163987138
E	0.0368852459	0.10425591862	0.04402568751	0.03860854113	0.04247447719	0.04606878735	0.03903112807	0.06417927458	0.04363078115	0.04437953583	0.0296189091	0.03752010132	0.03765252592	0.04268792582	0.0445787278	0.04025273474	0.0358819704	0.03425891236	0.05274381269	0.05397367208	0.05333083157	0.05411463568	0.03448275862	0.01990711483
F	0.01798399235	0.03542912026	0.04625448527	0.04340120852	0.02839752199	0.03324392542	0.04900827828	0.04144958572	0.04291867168	0.04136009715	0.03228572654	0.05835585944	0.04400529474	0.03673783558	0.038204324	0.04463067213	0.04522540585	0.04215552424	0.0522998866	0.05279949185	0.05324344876	0.05344354632	0.102643053	0.77777777778
G	0.04208416834	0.10041430831	0.04777191398	0.03947750564	0.04130711459	0.039494953	0.05049420156	0.03610176619	0.0379720147	0.0386178298	0.03140442723	0.03945708171	0.03938846637	0.04126652554	0.04803646318	0.03850085179	0.04237375935	0.03667539724	0.04980452755	0.04996382517	0.05034365479	0.05062064444	0.03398262083	0.02077927557
H	0.01842790213	0.03383355302	0.03889693767	0.02941114888	0.03105322907	0.04944376645	0.03644958942	0.03636724256	0.04115394939	0.03463916955	0.03596031094	0.03926504609	0.04231360195	0.03804817264	0.04300265124	0.05400455746	0.03510752424	0.04131898568	0.05137406607	0.05193721496	0.05044745443	0.05202135013	0.1034996277	0.11194029851
I	0.03837368661	0.09403206059	0.0331730837	0.04282706178	0.04073239713	0.04112345661	0.04029851819	0.03778702507	0.04611168652	0.03869662353	0.03654281008	0.04507900914	0.04044661864	0.03937365494	0.04186720707	0.04173179228	0.04244516796	0.0415207533	0.05044843847	0.05094282892	0.05123940762	0.05240454429	0.03504058413	0.0199459529
J	0.01862433122	0.03446848891	0.05250044619	0.05047680046	0.05236304663	0.04968957505	0.04960816315	0.04863077687	0.05003450149	0.04964677047	0.050976309	0.04878586098	0.04889695895	0.0510389536	0.04867193721	0.04876284492	0.05112944581	0.04950241501	0.04953069324	0.05115855059	0.05013980728	0.05094319128	0.09323854337	0.01655263739
K	0.04423918328	0.09922863668	0.05169405472	0.05243060238	0.04877228148	0.05215427629	0.05260817588	0.05254188943	0.05179662209	0.0512720043	0.05359938728	0.05250205678	0.05322886681	0.05351657928	0.0538132419	0.05190818843	0.05354265857	0.05211041059	0.05329295988	0.05182708383	0.05287104429	0.05349862898	0.03424157161	0.01999771455
L	0.01823538447	0.03433211985	0.05254132802	0.05323936065	0.05234129831	0.05164948904	0.05346996261	0.05076580666	0.05181542842	0.05172290891	0.05225153514	0.05148419388	0.05287958115	0.05084599695	0.05218630973	0.05240811801	0.05131534545	0.05274572742	0.05238696641	0.05203296823	0.05261169291	0.05300961566	0.09764204006	0.03327171904
M	0.0271696638	0.0975500405	0.05126619176	0.05160280347	0.05146829851	0.05128223614	0.05113831788	0.04731903188	0.05278678192	0.05203429376	0.05436856026	0.05247585192	0.05343179523	0.05349268972	0.05274909096	0.05235993108	0.05172195257	0.05221941696	0.05260149913	0.05199720722	0.05380813382	0.05308258903	0.03454349598	0.02008909264
N	0.01833990425	0.03351890847	0.05471657447	0.05169855413	0.05271086508	0.05170862657	0.05206014594	0.05182178452	0.05177622977	0.05162690445	0.05225311601	0.05164652754	0.05226978045	0.05113528093	0.05302531219	0.05193320273	0.05257329327	0.05254539606	0.05250659438	0.05148491896	0.05082048587	0.05275105473	0.09825613403	0.03755868545
O	0.02469135802	0.10204007656	0.05234928889	0.05343565896	0.05194468266	0.0525702346	0.05290955115	0.05320721896	0.05363906975	0.05257689855	0.05361323777	0.05201356567	0.05484608719	0.05316974876	0.05282383874	0.05252079784	0.05321259163	0.05218812421	0.05353144427	0.05414038054	0.05208971246	0.05461125832	0.03572200216	0.02078841353
P	0.01805444216	0.06164651072	0.05972850046	0.05873638834	0.05872723696	0.05814202654	0.05800322791	0.05689549439	0.05598455598	0.05848514594	0.05749928714	0.05840989655	0.05806778018	0.05927465387	0.05805642455	0.05701942609	0.05938586945	0.0599307659	0.05939609084	0.06028785431	0.06157208638	0.06141761186	0.06139752601	0.02820432466
Plate information
Plate	Repeat	Barcode	Measured height	Chamber temperature at start	Chamber temperature at end	Humidity at start	Humidity at end	Ambient temperature at start	Ambient temperature at end	Group	Label	ScanX	ScanY	Measinfo	Kinetics	Measurement date
1	1	=""	14.85	24.38	24.4	31	30.5	23.21	23.23	1	Lilly FRET(1)	0	0	De=1st Ex=Top Em=Top Wdw=1 (14)	0	17-01-24 13:04:16
Background information
Plate	Label	Result	Signal	Flashes/Time	Meastime	MeasInfo
1	Lilly FRET	0	112	20	00:00:00.000	De=1st Ex=Top Em=Top Wdw=1 (14)
1	Lilly FRET	0	67	5	00:00:00.000	De=2nd Ex=Top Em=Top Wdw=1 (142)
Results for Lilly FRET(1) - channel 1 window 1 (Counts)
	01	02	03	04	05	06	07	08	09	10	11	12	13	14	15	16	17	18	19	20	21	22	23	24
A	268	8808	8421	8871	8746	8811	9025	8874	9053	8536	8911	8754	8985	9045	8865	9102	8934	9099	8841	8822	8539	8927	8858	3131
B	2779	5025	5575	7518	6177	7149	5209	4547	4454	5798	5814	6039	4480	4222	6279	5964	5409	6707	7681	7826	7989	7996	15654	104
C	100	14544	6629	5911	5461	5907	5655	7212	5524	5426	6091	5476	5701	6864	4768	5241	7148	5897	7803	7581	7611	7712	4912	2943
D	2549	5008	6249	6300	4928	5504	4990	5698	5814	4479	5104	5291	6346	6070	6096	4950	5791	5390	7357	7516	7422	7453	14995	57
E	90	14431	6266	5475	6016	6491	5482	9010	6082	6427	4134	5273	5218	6040	6219	5619	5021	4755	7346	7495	7390	7484	4758	2709
F	2557	4943	6484	6098	3933	4623	6743	5768	5949	5790	4518	8074	6117	5107	5250	6279	6271	5774	7195	7315	7282	7306	13701	42
G	105	14033	6771	5709	5907	5693	7193	5151	5403	5569	4493	5660	5583	5887	6861	5424	6135	5251	6994	7044	7105	7104	4775	2955
H	2655	4800	5477	4214	4404	7009	5189	5134	5826	5002	5121	5584	6031	5374	6050	7726	5007	5848	7158	7220	7069	7300	14317	45
I	84	13210	4706	6122	5804	5722	5605	5294	6411	5508	5236	6433	5738	5635	5950	5954	6036	5869	7093	7116	7117	7362	4943	2790
J	2663	4831	7354	7093	7297	6907	6748	6663	6816	6887	7148	6865	6840	7133	6846	6876	7139	6959	6839	7127	6832	7035	12761	75
K	91	13816	7229	7387	6813	7275	7217	7184	7072	7066	7908	7275	7378	7492	7471	7221	7411	7257	7392	7161	7286	7375	4734	2800
L	2612	4904	7415	7501	7222	7086	7707	6934	7134	7256	7352	7262	7373	7080	7248	7184	6995	7296	7259	7178	7380	7299	13367	72
M	139	13490	7211	7186	7107	7113	6988	6399	7035	7538	7667	7307	7250	7376	7442	7081	6937	7115	7179	7075	7392	7322	4746	2787
N	2605	4648	7616	7212	7313	7127	7063	7009	7009	6994	7085	7125	7216	6977	7244	7131	7121	7188	7186	7106	6962	7227	13207	48
O	192	14075	7369	7492	7208	7397	7253	7341	7406	7338	7465	7331	7722	7441	7534	7336	7404	7185	7483	7492	7230	7605	4960	2931
P	2590	8839	8549	8366	8359	8140	8194	7886	7801	8103	8066	8074	8149	8100	8147	7972	8349	8310	8299	8210	8705	8366	8552	90
Plate information
Plate	Repeat	Barcode	Measured height	Chamber temperature at start	Chamber temperature at end	Humidity at start	Humidity at end	Ambient temperature at start	Ambient temperature at end	Group	Label	ScanX	ScanY	Measinfo	Kinetics	Measurement date
1	1	=""	14.85	24.38	24.4	31	30.5	23.21	23.23	1	Lilly FRET(1)	0	0	De=2nd Ex=Top Em=Top Wdw=1 (142)	0	17-01-24 13:04:16
Background information
Plate	Label	Result	Signal	Flashes/Time	Meastime	MeasInfo
1	Lilly FRET	0	112	20	00:00:00.000	De=1st Ex=Top Em=Top Wdw=1 (14)
1	Lilly FRET	0	67	5	00:00:00.000	De=2nd Ex=Top Em=Top Wdw=1 (142)
Results for Lilly FRET(1) - channel 2 window 1 (Counts)
	01	02	03	04	05	06	07	08	09	10	11	12	13	14	15	16	17	18	19	20	21	22	23	24
A	11869	147687	147538	147139	145815	146064	146584	147415	145905	148630	148434	143951	145719	145748	145480	147953	145701	145798	145374	145238	145325	146693	142674	144981
B	148412	145191	144897	144596	144471	144690	144584	144763	144642	146082	146881	145353	144395	143274	144087	145598	144651	144549	142968	144358	145065	145358	141608	3688
C	2295	142898	143144	143689	144466	144305	143287	144077	144347	144629	144483	143311	144968	143052	143609	143959	143757	144631	142720	143385	143163	143228	142156	142531
D	142875	142363	142668	141074	142195	138798	141617	141711	141485	143761	149244	140007	144982	141987	141007	143266	141225	141555	141421	141388	140555	140887	136902	622
E	2440	138419	142326	141808	141638	140898	140452	140388	139397	144819	139573	140538	138583	141492	139506	139593	139931	138796	139277	138864	138569	138299	137982	136082
F	142182	139518	140181	140503	138498	139063	137589	139157	138611	139990	139938	138358	139006	139012	137419	140688	138661	136969	137572	138543	136768	136705	133482	54
G	2495	139751	141736	144614	143002	144145	142452	142680	142289	144208	143069	143447	141742	142658	142829	140880	144783	143175	140429	140982	141130	140338	140513	142209
H	144075	141871	140808	143279	141821	141757	142361	141171	141566	144403	142407	142213	142531	141242	140689	143062	142619	141533	139331	139014	140126	140327	138329	402
I	2189	140484	141862	142947	142491	139142	139087	140101	139032	142338	143284	142705	141866	143116	142116	142673	142207	141351	140599	139686	138897	140484	141065	139878
J	142985	140157	140075	140520	139354	139003	136026	137012	136226	138720	140222	140717	139886	139756	140656	141009	139626	140579	138076	139312	136259	138095	136864	4531
K	2057	139234	139842	140891	139690	139490	137184	136729	136534	137814	147539	138566	138609	139994	138832	139111	138413	139262	138705	138171	137807	137854	138253	140016
L	143238	142840	141127	140892	137979	137194	144137	136588	137681	140286	140704	141053	139430	139244	138887	137078	136314	138324	138565	137951	140273	137692	136898	2164
M	5116	138288	140658	139256	138085	138703	136649	135231	133272	144866	141019	139245	135687	137888	141083	135237	134121	136252	136479	136065	137377	137936	137392	138732
N	142040	138668	139190	139501	138738	137830	135670	135252	135371	135472	135590	137957	138053	136442	136614	137311	135449	136796	136859	138021	136992	137002	134414	1278
O	7776	137936	140766	140206	138763	140707	137083	137970	138071	139567	139238	140944	140794	139948	142625	139678	139140	137675	139787	138381	138799	139257	138850	140992
P	143455	143382	143131	142433	142336	140002	141268	138605	139342	138548	140280	138230	140336	136652	140329	139812	140589	138660	139723	136180	141379	136215	139289	3191
Basic assay information
Assay ID:				19153
Assay Started:				17-01-24 12:59:21
Assay Finished:				17-01-24 13:04:23
Assay Exported:				17-01-24 13:04:23
Protocol ID:				100202
Protocol Name:				Lilly FRET_384
Serial#:				="1040204"
Protocol information
Protocol:
Protocol name				Lilly FRET_384
Number of assay repeats				1
Start assay repeat each				N/A
Number of plate repeats				1
Start plate repeat each				N/A
Is label meas. height used				Yes
Height of measurement				Defined in label
Is gripper height used				No
Mode of measurement				By Columns bi-directional
Rotated plate				No
Soft move				No
Protocol notes
Plate type:
Name of the plate type				384 OptiPlate
Number of rows				16
Number of columns				24
Number of the wells in the plate				384
Height of the plate				14.35 mm
Coordinates of corners:
384 OptiPlate + Lilly FRET
12.1 mm x------------------------------------------------------- x 115.6 mm
9 mm 9 mm
12.1 mm x------------------------------------------------------- x 115.6 mm
76.5 mm 76.5 mm
Platemap:
Plate				1
Group				1
	01	02	03	04	05	06	07	08	09	10	11	12	13	14	15	16	17	18	19	20	21	22	23	24
A	-	-	-	-	-	-	-	-	-	-	-	-	-	-	-	-	-	-	-	-	-	-	-	-
B	-	-	-	-	-	-	-	-	-	-	-	-	-	-	-	-	-	-	-	-	-	-	-	-
C	-	-	-	-	-	-	-	-	-	-	-	-	-	-	-	-	-	-	-	-	-	-	-	-
D	-	-	-	-	-	-	-	-	-	-	-	-	-	-	-	-	-	-	-	-	-	-	-	-
E	-	-	-	-	-	-	-	-	-	-	-	-	-	-	-	-	-	-	-	-	-	-	-	-
F	-	-	-	-	-	-	-	-	-	-	-	-	-	-	-	-	-	-	-	-	-	-	-	-
G	-	-	-	-	-	-	-	-	-	-	-	-	-	-	-	-	-	-	-	-	-	-	-	-
H	-	-	-	-	-	-	-	-	-	-	-	-	-	-	-	-	-	-	-	-	-	-	-	-
I	-	-	-	-	-	-	-	-	-	-	-	-	-	-	-	-	-	-	-	-	-	-	-	-
J	-	-	-	-	-	-	-	-	-	-	-	-	-	-	-	-	-	-	-	-	-	-	-	-
K	-	-	-	-	-	-	-	-	-	-	-	-	-	-	-	-	-	-	-	-	-	-	-	-
L	-	-	-	-	-	-	-	-	-	-	-	-	-	-	-	-	-	-	-	-	-	-	-	-
M	-	-	-	-	-	-	-	-	-	-	-	-	-	-	-	-	-	-	-	-	-	-	-	-
N	-	-	-	-	-	-	-	-	-	-	-	-	-	-	-	-	-	-	-	-	-	-	-	-
O	-	-	-	-	-	-	-	-	-	-	-	-	-	-	-	-	-	-	-	-	-	-	-	-
P	-	-	-	-	-	-	-	-	-	-	-	-	-	-	-	-	-	-	-	-	-	-	-	-
- - Undefined
Calculations:
Plate				1
Formula index				Calc 1
Formula name				Label ratio
Formula				Label ratio where X = Lilly FRET(1) channel 1 window 1 Y = Lilly FRET(1) channel 2 window 1
Auto export parameters:
Export format				Plate2
Include basic assay information				Yes
Place assay information at				End of file
Include basic plate information				Yes
Place plate information at				Beginning of plate
Include protocol information				Yes
Protocol info level				Large
Include error and warning information				Yes
Include background information				Yes
Add plate number to the file name				Yes
Each plate to separate file				No
Field separator to use				System
File name format				<DefaultDataFolder>\<Date>\<ProtocolName>_<AssayID>.csv
Operations:
Plate 1
Group 1
Measurement
Label				Lilly FRET(1)
Labels:
Lilly FRET				6000025
Light source				Laser
Top mirror				LANCE/DELFIA Bias
Bottom mirror				N/A
Exc. filter				N/A
Using of excitation filter				Top
Ems. filter				APC 665
Using of emission filter				Top
2nd ems. filter				Europium 615
Using of 2nd emission filter				Top
Measurement height				7.3 mm
Cycle				16600
Delay				30
Number of flashes				20
Number of flashes for 2nd detector				5
Number of sequence windows				1
Total time of windows				500
Excitation light				100%
Reference excitation light				100%
Reference AD gain				4
Reference signal				323509
Last edited				13-06-14 09:17:06
Last edited by				EnVision
Factory preset				No
Filters:
APC 665				205
Filter type				Emission
Description				M665 CWL=665nm BW=7 5nm Tmin=75%
Used with				Luminescence DELFIA - Time-resolved Fluorescence Fluorescence Intensity LANCE - Time-resolved Fluorescence
Last edited				26-02-19 14:51:38
Last edited by				Installation
Factory preset				Yes
Europium 615				203
Filter type				Emission
Description				M615 CWL=615nm BW=8 5nm Tmin=80%
Used with				Luminescence DELFIA - Time-resolved Fluorescence Fluorescence Intensity LANCE - Time-resolved FluorescenceLuminescence Absorbance DELFIA - Time-resolved Fluorescence Fluorescence Intensity LANCE - Time-resolved Fluorescence
Last edited				26-02-19 14:51:38
Last edited by				Installation
Factory preset				Yes
Mirror modules:
LANCE/DELFIA Bias				445
Used by				Top
Dual				No
Bias				Yes
Description				D400
Used with				Luminescence DELFIA - Time-resolved Fluorescence Fluorescence Intensity LANCE - Time-resolved Fluorescence
Last edited				26-02-19 14:51:38
Last edited by				Installation
Factory preset				Yes
Instrument:
Serial number				1040204
Nickname				EnVision
Normalization:
Notifications for plate 1 repeat 1:
WARNING: Plate height defined in the plate editor does not match the actual plate height. Measured height is 14.85 mm. Plate editor height is 14.35 mm. The results may be affected.
Exported with EnVision Workstation version 1.14.3049.528
