## Supplementary material for "Genome-wide arrayed CRISPR activation screen for prion protein modulators": Plate_XLVII_B.csv

Plate information
Plate	Repeat	Barcode	Measured height	Chamber temperature at start	Chamber temperature at end	Humidity at start	Humidity at end	Ambient temperature at start	Ambient temperature at end	Formula	Measurement date
1	1	=""	N/A	N/A	N/A	N/A	N/A	N/A	N/A	Calc 1: Label ratio = X / Y where X = Lilly FRET(1) channel 1 window 1 Y = Lilly FRET(1) channel 2 window 1	17-01-24 13:10:11
Background information
Plate	Label	Result	Signal	Flashes/Time	Meastime	MeasInfo
1	Lilly FRET	0	124	20	00:00:00.000	De=1st Ex=Top Em=Top Wdw=1 (14)
1	Lilly FRET	0	70	5	00:00:00.000	De=2nd Ex=Top Em=Top Wdw=1 (142)
Calculated results: Calc 1: Label ratio = X / Y where X = Lilly FRET(1) channel 1 window 1 Y = Lilly FRET(1) channel 2 window 1
	01	02	03	04	05	06	07	08	09	10	11	12	13	14	15	16	17	18	19	20	21	22	23	24
A	0.0245276376	0.06027141176	0.05935690338	0.06042917501	0.05910507569	0.05797343697	0.05943089657	0.06264863621	0.06063816441	0.06222309187	0.060632369	0.06039830461	0.05877028062	0.06091806391	0.05951417844	0.05983855388	0.0612246313	0.06207167183	0.06270387566	0.06493138657	0.06280443643	0.06049677238	0.06535961551	0.02015688404
B	0.01785812069	0.0341967263	0.04120146642	0.05371489092	0.04046798957	0.05058887073	0.03947680007	0.03126354194	0.03166719061	0.03928867697	0.04172489937	0.0408070558	0.03340887991	0.03003993995	0.04430118365	0.04061115568	0.03814209273	0.04656505504	0.05563773833	0.0541356353	0.05627993614	0.11087855648	0.12130162667	0.06032171582
C	0.0429239269	0.11209433177	0.04786392959	0.04359243697	0.03953211765	0.04115200359	0.04066684577	0.04852692416	0.0378484657	0.03903587539	0.04339050039	0.03805572521	0.04008977633	0.04753387067	0.03371071424	0.03926612526	0.04973317314	0.04491112657	0.05339690441	0.05367077096	0.05367857373	0.03333429766	0.03507225943	0.02117533746
D	0.01783024994	0.03411500386	0.04546354712	0.04408164417	0.03560056044	0.04216529875	0.03622241836	0.04030452306	0.04139612125	0.03430235428	0.03324516987	0.03725379371	0.04410919846	0.04228305924	0.04262025588	0.03346760824	0.0398455189	0.03816982179	0.05382169439	0.05338951789	0.05465057818	0.10375855623	0.10183458952	0.08885754584
E	0.23487544484	0.1054431875	0.04435788244	0.03725146699	0.04168498376	0.04584367962	0.04223944014	0.06590173156	0.04387194059	0.04474324131	0.03113533309	0.03860923641	0.04007200382	0.04413395593	0.04719201079	0.03910305261	0.03730283968	0.03430934051	0.05303292146	0.05284643254	0.05443612271	0.03360203277	0.03407037274	0.02037307287
F	0.0180261379	0.03455435903	0.04818758208	0.04548629922	0.0325565113	0.03450920245	0.04986029587	0.04330105881	0.04320256833	0.04269802866	0.03412340618	0.05714410094	0.0420202692	0.03451262912	0.03620836767	0.04314104971	0.04513814876	0.04369815165	0.05553114544	0.05312996597	0.05417348014	0.09701442866	0.10455286854	0.1301369863
G	0.06454918033	0.10638806576	0.05027137089	0.04209565457	0.04069771568	0.04363005499	0.05296302392	0.03738631814	0.03825136612	0.03872132496	0.03453847284	0.04021096165	0.03614105009	0.04320388005	0.05214375833	0.0402157011	0.04358729147	0.04023539948	0.05224756073	0.05077033042	0.05388736518	0.03366357579	0.03516997978	0.02008677825
H	0.0181571053	0.03527902502	0.03862591783	0.02852118061	0.03215324692	0.05247109196	0.03650456483	0.03699265504	0.04235205407	0.03656580108	0.03754348005	0.04131247637	0.04386678628	0.0379889376	0.04403780557	0.05292187294	0.03530271516	0.04141735684	0.05033992386	0.05233639532	0.05299887101	0.0932738732	0.10783275332	0.05798319328
I	0.06510851419	0.10208588607	0.0319913907	0.04321950133	0.04009998958	0.04236488329	0.04006252288	0.03802603266	0.04860749518	0.04137322701	0.03868632087	0.04759571296	0.04170349482	0.05052797235	0.04455621639	0.04320115277	0.04186795491	0.04346172805	0.05401040606	0.05310791861	0.0534930337	0.03349070417	0.03527529531	0.0203255804
J	0.01771304179	0.03386213275	0.05440995742	0.05223164519	0.05260189767	0.0524336893	0.05264134515	0.05177457518	0.0532774896	0.05250828072	0.0535267598	0.05240914136	0.05236052112	0.05274382278	0.05061784175	0.05298459293	0.05230023867	0.05282662558	0.05249353288	0.05319277408	0.0511001768	0.09681931432	0.10200622061	0.0421875
K	0.04946996466	0.09585623008	0.05398046261	0.05361179503	0.05276821531	0.05332146498	0.0560117713	0.05313536816	0.05321596766	0.05247294933	0.05249657152	0.05227891644	0.05361293691	0.05367528504	0.05240224993	0.0525589411	0.05371573443	0.05364733889	0.05232453714	0.05191067069	0.05217479351	0.03492916463	0.03532278591	0.01997944888
L	0.01804542613	0.03535581052	0.05288441338	0.05322982503	0.05119172751	0.05411669356	0.05229514833	0.05406694652	0.05330933161	0.05334924513	0.05188317226	0.05401366793	0.05198881715	0.05295328741	0.05295305474	0.05250270126	0.05146222121	0.05358290379	0.05327413984	0.05304886636	0.05286195527	0.09396521536	0.1056840301	0.02041752696
M	0.0423572744	0.10256298111	0.05367291844	0.05265934317	0.05269325833	0.05218833555	0.05330823822	0.05198129215	0.05399578899	0.05328393543	0.05343609322	0.05316555192	0.05144842421	0.05177615642	0.05191384971	0.05291286943	0.05216087934	0.05417633894	0.05198359406	0.05168168844	0.05320501578	0.03322955203	0.0349307961	0.02070160615
N	0.0181000578	0.03400444851	0.05233561845	0.05146040196	0.05111069277	0.05018187109	0.05229592762	0.0511253765	0.05196822827	0.05097455692	0.05048401826	0.05013322012	0.05118010948	0.05001438891	0.05209453742	0.05153270051	0.048715684	0.05029303732	0.05131325207	0.05019210333	0.05172707794	0.0858867812	0.10343954358	0.03866432337
O	0.03855644664	0.0915694016	0.05104251191	0.05255789825	0.05175875819	0.05221530211	0.04920456646	0.05222037112	0.05235666132	0.05205247567	0.05141645817	0.05127912858	0.05256027011	0.05247650089	0.05157213694	0.05195740409	0.05317403196	0.05175060091	0.05216996824	0.05321793979	0.05364401276	0.03379538719	0.03511609439	0.02047901781
P	0.01842380322	0.06089555654	0.05768450427	0.05730366005	0.0566950713	0.05889203128	0.05537247818	0.0583341751	0.05591288243	0.05668848024	0.05473955721	0.05463929671	0.05518050646	0.05552127868	0.05578790413	0.05712247186	0.05676141135	0.05792531479	0.05894379645	0.05880143048	0.05862502818	0.0573433482	0.06075418994	0.02340267459
Plate information
Plate	Repeat	Barcode	Measured height	Chamber temperature at start	Chamber temperature at end	Humidity at start	Humidity at end	Ambient temperature at start	Ambient temperature at end	Group	Label	ScanX	ScanY	Measinfo	Kinetics	Measurement date
1	1	=""	14.9	24.38	24.36	31	30.8	23.31	23.04	1	Lilly FRET(1)	0	0	De=1st Ex=Top Em=Top Wdw=1 (14)	0	17-01-24 13:10:11
Background information
Plate	Label	Result	Signal	Flashes/Time	Meastime	MeasInfo
1	Lilly FRET	0	124	20	00:00:00.000	De=1st Ex=Top Em=Top Wdw=1 (14)
1	Lilly FRET	0	70	5	00:00:00.000	De=2nd Ex=Top Em=Top Wdw=1 (142)
Results for Lilly FRET(1) - channel 1 window 1 (Counts)
	01	02	03	04	05	06	07	08	09	10	11	12	13	14	15	16	17	18	19	20	21	22	23	24
A	209	8705	8569	8696	8496	8324	8559	8983	8700	8904	8660	8607	8440	8727	8607	8673	8830	8858	8900	9170	8845	8622	9261	2896
B	2609	4943	5934	7709	5804	7212	5668	4473	4533	5636	5971	5839	4894	4242	6329	5821	5396	6709	8124	7676	8037	15522	16920	45
C	101	15619	6841	6225	5617	5867	5752	6885	5390	5521	6148	5421	5698	6617	4919	5541	7120	6390	7638	7554	7488	4609	4975	2990
D	2581	4859	6428	6248	5031	5944	5130	5670	5808	4865	4701	5207	6219	5988	5963	4744	5561	5571	7600	7526	7609	14264	14038	63
E	66	14550	6229	5231	5879	6351	5915	9138	6168	6256	4319	5389	5543	6049	6578	5439	5177	4871	7365	7366	7559	4602	4732	2820
F	2560	4826	6825	6381	4557	4770	6906	6024	5948	5965	4761	7876	5813	4781	4965	5974	6141	6005	8215	7322	7454	13118	14038	57
G	63	14684	7234	5949	5735	6086	7401	5229	5411	5555	4938	5581	5060	6093	7398	5638	6153	5661	7304	7174	7584	4774	4853	2861
H	2645	5060	5513	4103	4631	7451	5190	5248	6066	5265	5483	5900	6308	5364	6197	7628	5024	5946	7101	7344	7511	12905	14966	69
I	78	14330	4578	6209	5775	6060	5690	5390	6908	5863	5514	6799	5945	7192	6263	6236	5876	6172	7692	7423	7579	4689	5005	2848
J	2555	4760	7615	7403	7462	7419	7376	7221	7467	7419	7468	7366	7371	7469	7058	7552	7319	7441	7285	7488	7197	13290	13840	54
K	84	13292	7692	7447	7419	7428	7994	7383	7424	7347	7388	7295	7496	7457	7276	7350	7458	7572	7283	7250	7214	4862	4885	2761
L	2598	5023	7552	7563	7208	7612	7363	7934	7522	7555	7301	7880	7271	7433	7395	7483	7236	7838	7488	7534	7391	12880	14551	89
M	69	14070	7555	7387	7419	7300	7534	7291	7514	7450	7502	7305	7271	7139	7195	7455	7308	7795	7161	7116	7281	4536	4780	2891
N	2568	4724	7306	7095	7059	6898	7208	7112	7125	6920	6910	6849	6900	6778	7265	7101	6729	6805	7211	6754	6977	11523	13888	66
O	125	12733	7234	7396	7269	7361	6922	7272	7277	7257	7131	7198	7332	7213	7166	7143	7388	7148	7245	7256	7351	4664	4820	2849
P	2644	8516	8103	8013	7944	8142	7847	8085	7789	7753	7640	7421	7618	7649	7670	7846	7976	8046	8303	8139	8061	7894	8439	126
Plate information
Plate	Repeat	Barcode	Measured height	Chamber temperature at start	Chamber temperature at end	Humidity at start	Humidity at end	Ambient temperature at start	Ambient temperature at end	Group	Label	ScanX	ScanY	Measinfo	Kinetics	Measurement date
1	1	=""	14.9	24.38	24.36	31	30.8	23.31	23.04	1	Lilly FRET(1)	0	0	De=2nd Ex=Top Em=Top Wdw=1 (142)	0	17-01-24 13:10:11
Background information
Plate	Label	Result	Signal	Flashes/Time	Meastime	MeasInfo
1	Lilly FRET	0	124	20	00:00:00.000	De=1st Ex=Top Em=Top Wdw=1 (14)
1	Lilly FRET	0	70	5	00:00:00.000	De=2nd Ex=Top Em=Top Wdw=1 (142)
Results for Lilly FRET(1) - channel 2 window 1 (Counts)
	01	02	03	04	05	06	07	08	09	10	11	12	13	14	15	16	17	18	19	20	21	22	23	24
A	8521	144430	144364	143904	143744	143583	144016	143387	143474	143098	142828	142504	143610	143258	144621	144940	144223	142706	141937	141226	140834	142520	141693	143673
B	146096	144546	144024	143517	143422	142561	143578	143074	143145	143451	143104	143088	146488	141212	142863	143335	141471	144078	146016	141792	142804	139991	139487	746
C	2353	139338	142926	142800	142087	142569	141442	141880	142410	141434	141690	142449	142131	139206	145918	141114	143164	142281	143042	140747	139497	138266	141850	141202
D	144754	142430	141388	141737	141318	140969	141625	140679	140303	141827	141404	139771	140991	141617	139910	141749	139564	145953	141207	140964	139230	137473	137851	709
E	281	137989	140426	140424	141034	138536	140035	138661	140591	139820	138717	139578	138326	137060	139388	139094	138783	141973	138876	139385	138860	136956	138889	138418
F	142016	139664	141634	140284	139972	138224	138507	139119	137677	139702	139523	137827	138338	138529	137123	138476	136049	137420	147935	137813	137595	135217	134267	438
G	976	138023	143899	141321	140917	139491	139739	139864	141459	143461	142971	138793	140007	141029	141877	140194	141165	140697	139796	141303	140738	141815	137987	142432
H	145673	143428	142728	143858	144029	142002	142174	141866	143228	143987	146044	142814	143799	141199	140720	144137	142312	143563	141061	140323	141720	138356	138789	1190
I	1198	140372	143101	143662	144015	143043	142028	141745	142118	141710	142531	142849	142554	142337	140564	144348	140346	142010	142417	139772	141682	140009	141884	140119
J	144244	140570	139956	141734	141858	141493	140118	139470	140153	141292	139519	140548	140774	141609	139437	142532	139942	140857	138779	140771	140841	137266	135678	1280
K	1698	138666	142496	138906	140596	139306	142720	138947	139507	140015	140733	139540	139817	138928	138849	139843	138842	141144	139189	139663	138266	139196	138296	138192
L	143970	142070	142802	142082	140804	140659	140797	146744	141101	141614	140720	145889	139857	140369	139652	142526	140608	146278	140556	142020	139817	137072	137684	4359
M	1629	137184	140760	140279	140796	139878	141329	140262	139159	139817	140392	137401	141326	137882	138595	140892	140105	143882	137755	137689	136848	136505	136842	139651
N	141878	138923	139599	137873	138112	137460	137831	139109	137103	135754	136875	136616	134818	135521	139458	137796	138128	135307	140529	134563	134881	134165	134262	1707
O	3242	139053	141725	140721	140440	140974	140678	139256	138989	139417	138691	140369	139497	137452	138951	137478	138940	138124	138873	136345	137033	138007	137259	139118
P	143510	139846	140471	139834	140118	138253	141713	138598	139306	136765	139570	135818	138056	137767	137485	137354	140518	138903	140863	138415	137501	137662	138904	5384
Basic assay information
Assay ID:				19154
Assay Started:				17-01-24 13:05:17
Assay Finished:				17-01-24 13:10:19
Assay Exported:				17-01-24 13:10:19
Protocol ID:				100202
Protocol Name:				Lilly FRET_384
Serial#:				="1040204"
Protocol information
Protocol:
Protocol name				Lilly FRET_384
Number of assay repeats				1
Start assay repeat each				N/A
Number of plate repeats				1
Start plate repeat each				N/A
Is label meas. height used				Yes
Height of measurement				Defined in label
Is gripper height used				No
Mode of measurement				By Columns bi-directional
Rotated plate				No
Soft move				No
Protocol notes
Plate type:
Name of the plate type				384 OptiPlate
Number of rows				16
Number of columns				24
Number of the wells in the plate				384
Height of the plate				14.35 mm
Coordinates of corners:
384 OptiPlate + Lilly FRET
12.1 mm x------------------------------------------------------- x 115.6 mm
9 mm 9 mm
12.1 mm x------------------------------------------------------- x 115.6 mm
76.5 mm 76.5 mm
Platemap:
Plate				1
Group				1
	01	02	03	04	05	06	07	08	09	10	11	12	13	14	15	16	17	18	19	20	21	22	23	24
A	-	-	-	-	-	-	-	-	-	-	-	-	-	-	-	-	-	-	-	-	-	-	-	-
B	-	-	-	-	-	-	-	-	-	-	-	-	-	-	-	-	-	-	-	-	-	-	-	-
C	-	-	-	-	-	-	-	-	-	-	-	-	-	-	-	-	-	-	-	-	-	-	-	-
D	-	-	-	-	-	-	-	-	-	-	-	-	-	-	-	-	-	-	-	-	-	-	-	-
E	-	-	-	-	-	-	-	-	-	-	-	-	-	-	-	-	-	-	-	-	-	-	-	-
F	-	-	-	-	-	-	-	-	-	-	-	-	-	-	-	-	-	-	-	-	-	-	-	-
G	-	-	-	-	-	-	-	-	-	-	-	-	-	-	-	-	-	-	-	-	-	-	-	-
H	-	-	-	-	-	-	-	-	-	-	-	-	-	-	-	-	-	-	-	-	-	-	-	-
I	-	-	-	-	-	-	-	-	-	-	-	-	-	-	-	-	-	-	-	-	-	-	-	-
J	-	-	-	-	-	-	-	-	-	-	-	-	-	-	-	-	-	-	-	-	-	-	-	-
K	-	-	-	-	-	-	-	-	-	-	-	-	-	-	-	-	-	-	-	-	-	-	-	-
L	-	-	-	-	-	-	-	-	-	-	-	-	-	-	-	-	-	-	-	-	-	-	-	-
M	-	-	-	-	-	-	-	-	-	-	-	-	-	-	-	-	-	-	-	-	-	-	-	-
N	-	-	-	-	-	-	-	-	-	-	-	-	-	-	-	-	-	-	-	-	-	-	-	-
O	-	-	-	-	-	-	-	-	-	-	-	-	-	-	-	-	-	-	-	-	-	-	-	-
P	-	-	-	-	-	-	-	-	-	-	-	-	-	-	-	-	-	-	-	-	-	-	-	-
- - Undefined
Calculations:
Plate				1
Formula index				Calc 1
Formula name				Label ratio
Formula				Label ratio where X = Lilly FRET(1) channel 1 window 1 Y = Lilly FRET(1) channel 2 window 1
Auto export parameters:
Export format				Plate2
Include basic assay information				Yes
Place assay information at				End of file
Include basic plate information				Yes
Place plate information at				Beginning of plate
Include protocol information				Yes
Protocol info level				Large
Include error and warning information				Yes
Include background information				Yes
Add plate number to the file name				Yes
Each plate to separate file				No
Field separator to use				System
File name format				<DefaultDataFolder>\<Date>\<ProtocolName>_<AssayID>.csv
Operations:
Plate 1
Group 1
Measurement
Label				Lilly FRET(1)
Labels:
Lilly FRET				6000025
Light source				Laser
Top mirror				LANCE/DELFIA Bias
Bottom mirror				N/A
Exc. filter				N/A
Using of excitation filter				Top
Ems. filter				APC 665
Using of emission filter				Top
2nd ems. filter				Europium 615
Using of 2nd emission filter				Top
Measurement height				7.3 mm
Cycle				16600
Delay				30
Number of flashes				20
Number of flashes for 2nd detector				5
Number of sequence windows				1
Total time of windows				500
Excitation light				100%
Reference excitation light				100%
Reference AD gain				4
Reference signal				323509
Last edited				13-06-14 09:17:06
Last edited by				EnVision
Factory preset				No
Filters:
APC 665				205
Filter type				Emission
Description				M665 CWL=665nm BW=7 5nm Tmin=75%
Used with				Luminescence DELFIA - Time-resolved Fluorescence Fluorescence Intensity LANCE - Time-resolved Fluorescence
Last edited				26-02-19 14:51:38
Last edited by				Installation
Factory preset				Yes
Europium 615				203
Filter type				Emission
Description				M615 CWL=615nm BW=8 5nm Tmin=80%
Used with				Luminescence DELFIA - Time-resolved Fluorescence Fluorescence Intensity LANCE - Time-resolved FluorescenceLuminescence Absorbance DELFIA - Time-resolved Fluorescence Fluorescence Intensity LANCE - Time-resolved Fluorescence
Last edited				26-02-19 14:51:38
Last edited by				Installation
Factory preset				Yes
Mirror modules:
LANCE/DELFIA Bias				445
Used by				Top
Dual				No
Bias				Yes
Description				D400
Used with				Luminescence DELFIA - Time-resolved Fluorescence Fluorescence Intensity LANCE - Time-resolved Fluorescence
Last edited				26-02-19 14:51:38
Last edited by				Installation
Factory preset				Yes
Instrument:
Serial number				1040204
Nickname				EnVision
Normalization:
Notifications for plate 1 repeat 1:
WARNING: Plate height defined in the plate editor does not match the actual plate height. Measured height is 14.90 mm. Plate editor height is 14.35 mm. The results may be affected.
Exported with EnVision Workstation version 1.14.3049.528
