## Supplementary material for "Genome-wide arrayed CRISPR activation screen for prion protein modulators": Plate_XLVIII_A.csv

Plate information
Plate	Repeat	Barcode	Measured height	Chamber temperature at start	Chamber temperature at end	Humidity at start	Humidity at end	Ambient temperature at start	Ambient temperature at end	Formula	Measurement date
1	1	=""	N/A	N/A	N/A	N/A	N/A	N/A	N/A	Calc 1: Label ratio = X / Y where X = Lilly FRET(1) channel 1 window 1 Y = Lilly FRET(1) channel 2 window 1	24-01-24 11:53:53
Background information
Plate	Label	Result	Signal	Flashes/Time	Meastime	MeasInfo
1	Lilly FRET	0	86	20	00:00:00.000	De=1st Ex=Top Em=Top Wdw=1 (14)
1	Lilly FRET	0	53	5	00:00:00.000	De=2nd Ex=Top Em=Top Wdw=1 (142)
Calculated results: Calc 1: Label ratio = X / Y where X = Lilly FRET(1) channel 1 window 1 Y = Lilly FRET(1) channel 2 window 1
	01	02	03	04	05	06	07	08	09	10	11	12	13	14	15	16	17	18	19	20	21	22	23	24
A	0.02997642304	0.04148153291	0.03793339111	0.04540559688	0.05595579293	0.0455576952	0.04459494177	0.04668688671	0.03676193322	0.04149679778	0.04444958405	0.05471076634	0.05680844785	0.0530573193	0.04818744153	0.04737692726	0.0495930329	0.04127701673	0.05182231519	0.03403137552	0.04300840361	0.04261018824	0.03654451251	0.02113731367
B	0.01797563701	0.03757390128	0.03545889893	0.03854016483	0.03280127177	0.03735123456	0.04645602173	0.03610633036	0.04204754529	0.04307469181	0.0447088045	0.03744235468	0.0991763445	0.03552226226	0.03520699904	0.0507488974	0.04265093324	0.04052243077	0.03169502562	0.03302997703	0.03769195649	0.03145989513	0.03797110689	0.0306122449
C	0.05068119891	0.03890501216	0.04154067103	0.02788295052	0.09849879149	0.03129961936	0.04025784745	0.030449426	0.03925999666	0.04366802649	0.04569755415	0.02978577324	0.0326313185	0.0439406144	0.04232383896	0.03707757759	0.02877293181	0.04843319765	0.04263147311	0.03913703544	0.03839242315	0.04196635514	0.03579966311	0.02040963925
D	0.01836261464	0.03209612318	0.03879341495	0.03735462896	0.03212141331	0.03896056723	0.03474273497	0.04242490284	0.04688385791	0.04923304569	0.04282884484	0.03180808133	0.09579067631	0.04935486715	0.03535537431	0.04192510068	0.03930057677	0.04009252685	0.02643400264	0.04527654523	0.03310620594	0.05308399385	0.04735124167	0.05647058824
E	0.0379810095	0.04107534827	0.04277484538	0.05455108313	0.0921059498	0.04652680929	0.04273866501	0.03198267451	0.04078822377	0.03450530994	0.04574137254	0.02919195765	0.03336973042	0.04248363585	0.03954772861	0.0435955023	0.04477844231	0.04365412161	0.03822583849	0.02916562302	0.04473514809	0.02699552165	0.04174826487	0.02031362693
F	0.01774714624	0.04131289366	0.0424403183	0.03827971445	0.03258505113	0.04423288118	0.04125520853	0.04037469133	0.03644818981	0.03833344509	0.04210840452	0.03853937332	0.0887362678	0.042978059	0.03958365953	0.03737647198	0.03779249116	0.04094290954	0.03027872468	0.04293006674	0.03603697474	0.04061337809	0.0427583222	0.05027932961
G	0.06151537884	0.04079627864	0.04273012218	0.04470651573	0.07467482896	0.03426664437	0.03629044107	0.0389545494	0.03678699568	0.03463860841	0.03035689867	0.03609177815	0.03235378367	0.0382848392	0.04888675155	0.04068219329	0.02961388387	0.03504448709	0.03699904003	0.04087904995	0.0379581342	0.03694780286	0.04027078504	0.02057879685
H	0.01788228766	0.05441726311	0.0290950366	0.03893548945	0.03161092483	0.03406871609	0.03424707074	0.0383703935	0.03852676967	0.03404028562	0.04224087591	0.03383929716	0.08737857071	0.0293924644	0.04074924613	0.03290237448	0.03860819137	0.03996664654	0.04401765651	0.03975796973	0.04083349652	0.0399709038	0.03416063157	0.21761658031
I	0.0536258379	0.03740436788	0.0372215224	0.03959103455	0.08725208341	0.03600035208	0.03511248281	0.02767634763	0.02719723729	0.03359839375	0.04113804889	0.04442793355	0.03142073537	0.05000871612	0.03777971733	0.04169908313	0.03692514019	0.03579987356	0.02887782844	0.03694763253	0.03776617407	0.03167577186	0.04201674559	0.02026063864
J	0.01776617422	0.03479654282	0.0406135994	0.03371606145	0.03164902325	0.04513901696	0.04022705743	0.04912200246	0.03449612403	0.04558661822	0.02943402882	0.04293913875	0.08682194943	0.04322451213	0.03947735615	0.029395218	0.03626749201	0.03661766653	0.03577814898	0.07532411312	0.04255692025	0.04649967698	0.03560312591	0.02388535032
K	0.03984753985	0.04222893443	0.04748220234	0.04073665202	0.09362984516	0.03501632273	0.03348355181	0.03394975729	0.03551900422	0.05142190184	0.02488427611	0.04076764847	0.03198935869	0.03193176558	0.03105498101	0.03659366073	0.03269277298	0.03260246862	0.02692689577	0.03553520981	0.03811232008	0.05042860624	0.03602758743	0.01971818601
L	0.01794641982	0.04159319944	0.03712148718	0.03357949702	0.03265327008	0.04028817338	0.03944735588	0.04269883615	0.03840844027	0.05400147582	0.03699344954	0.04594963313	0.09707099222	0.0477405749	0.03865561638	0.03801767612	0.04312075864	0.0498115848	0.04227458121	0.04059322345	0.03473642396	0.03921075782	0.03754470487	0.02942430704
M	0.03042763158	0.04042288557	0.0338022822	0.03727954532	0.08586629551	0.03032589348	0.03725241572	0.03996686533	0.04307612751	0.0269096705	0.04782424885	0.03836471506	0.0328442379	0.04586339977	0.04308779089	0.03636558186	0.04383420072	0.03709478624	0.03861539478	0.0423015295	0.04019943676	0.04760598263	0.04728886215	0.02024849759
N	0.01825444549	0.03775719176	0.03217333234	0.03816225474	0.03127810083	0.03712368083	0.03442575124	0.02747603354	0.03675810026	0.04370271271	0.04228345688	0.04507701601	0.08140323216	0.04198503661	0.05582848109	0.0385137599	0.0426657584	0.04268246489	0.04041598448	0.03548002835	0.04505890694	0.0336104468	0.03655547585	0.05744680851
O	0.02739284563	0.04017596365	0.04489789971	0.04279199775	0.08800981063	0.04270257487	0.03864403283	0.04218204884	0.03673309308	0.04024776978	0.03748595103	0.04084813771	0.03089822444	0.03824084503	0.03225504643	0.03857951776	0.0349943905	0.04425238074	0.03443330694	0.0412422211	0.03355405722	0.04827005994	0.03891062271	0.01986813381
P	0.01825358364	0.04390571702	0.03287514401	0.04779586716	0.0547574661	0.05021447082	0.04173173307	0.04240730194	0.04370702855	0.03884800292	0.04017923491	0.04225192312	0.05201342282	0.0591333042	0.04687777318	0.02541208281	0.04366706699	0.04991174959	0.04200992149	0.044496753	0.02573875644	0.04265227285	0.04726670671	0.02279284478
Plate information
Plate	Repeat	Barcode	Measured height	Chamber temperature at start	Chamber temperature at end	Humidity at start	Humidity at end	Ambient temperature at start	Ambient temperature at end	Group	Label	ScanX	ScanY	Measinfo	Kinetics	Measurement date
1	1	=""	14.9	24.77	24.65	32.5	34.3	23.41	23.23	1	Lilly FRET(1)	0	0	De=1st Ex=Top Em=Top Wdw=1 (14)	0	24-01-24 11:53:53
Background information
Plate	Label	Result	Signal	Flashes/Time	Meastime	MeasInfo
1	Lilly FRET	0	86	20	00:00:00.000	De=1st Ex=Top Em=Top Wdw=1 (14)
1	Lilly FRET	0	53	5	00:00:00.000	De=2nd Ex=Top Em=Top Wdw=1 (142)
Results for Lilly FRET(1) - channel 1 window 1 (Counts)
	01	02	03	04	05	06	07	08	09	10	11	12	13	14	15	16	17	18	19	20	21	22	23	24
A	178	5975	5384	6409	7868	6364	6249	6542	5167	5812	6150	7624	7892	7320	6645	6625	6879	5716	7135	4677	5906	5933	5029	2948
B	2606	5275	4924	5373	4560	5169	6431	4993	5782	5940	6156	5180	13510	4889	4821	6973	5747	5594	4478	4544	5201	4356	5241	69
C	93	5456	5756	3881	13326	4317	5552	4204	5403	5973	6274	4078	4484	5946	5807	5081	3990	6473	5724	5259	5213	5613	4867	2822
D	2637	4469	5368	5136	4451	5363	4940	5840	6368	6721	5881	4280	12828	6717	4855	5705	5383	5477	3619	6255	4504	7213	6441	48
E	76	5670	5851	7401	12355	6272	5849	4327	5539	4643	6060	3910	4523	5718	5320	5901	6042	5882	5196	3959	6046	3659	5564	2732
F	2472	5654	5824	5239	4404	5961	5594	5461	4922	5145	5644	5199	12003	5753	5309	5053	5023	5492	4077	5744	4842	5493	5730	45
G	82	5648	6012	6145	10271	4713	4940	5379	5024	4813	4218	4859	4405	5325	6811	5546	4068	4821	5049	5573	5226	5076	5455	2828
H	2578	7641	4050	5403	4412	4710	4735	5408	5361	4791	5787	4753	12107	4076	5554	4563	5326	5560	6053	5480	5630	5495	4816	42
I	88	5246	5171	5580	11988	4908	4801	3767	3796	4652	5681	6159	4342	6885	5151	5735	5011	4870	4015	5051	5193	4308	5776	2800
J	2511	4799	5544	4622	4350	6119	5478	6641	4717	6260	4005	5925	11585	5925	5517	3971	4945	4977	4862	10092	5828	6334	4770	60
K	115	5830	6543	5572	12614	4741	4562	4630	4794	7005	3419	5589	4401	4208	4195	4842	4459	4382	3634	4805	5121	6830	4879	2691
L	2563	5803	5112	4688	4467	5458	5382	5826	5286	7245	4998	6231	12998	6248	5056	5149	5884	6834	5711	5529	4722	5304	5081	69
M	111	5655	4630	5090	11475	4140	5112	5452	5831	3613	6448	5212	4403	5930	5575	4758	5938	4996	5261	5808	5410	6420	6288	2746
N	2550	5107	4336	5125	4174	4967	4602	3660	4910	5782	5630	5970	10326	5275	7239	4964	5637	5634	5332	4706	5974	4427	4892	54
O	170	5571	6163	5940	11698	5778	5245	5719	4964	5432	5103	5477	4260	5025	4137	5144	4710	5883	4610	5494	4444	6426	5182	2703
P	2599	6011	4537	6629	7490	6743	5612	5659	5823	5115	5407	5586	7037	7849	6339	3421	5963	6702	5640	5879	3471	5642	6452	79
Plate information
Plate	Repeat	Barcode	Measured height	Chamber temperature at start	Chamber temperature at end	Humidity at start	Humidity at end	Ambient temperature at start	Ambient temperature at end	Group	Label	ScanX	ScanY	Measinfo	Kinetics	Measurement date
1	1	=""	14.9	24.77	24.65	32.5	34.3	23.41	23.23	1	Lilly FRET(1)	0	0	De=2nd Ex=Top Em=Top Wdw=1 (142)	0	24-01-24 11:53:53
Background information
Plate	Label	Result	Signal	Flashes/Time	Meastime	MeasInfo
1	Lilly FRET	0	86	20	00:00:00.000	De=1st Ex=Top Em=Top Wdw=1 (14)
1	Lilly FRET	0	53	5	00:00:00.000	De=2nd Ex=Top Em=Top Wdw=1 (142)
Results for Lilly FRET(1) - channel 2 window 1 (Counts)
	01	02	03	04	05	06	07	08	09	10	11	12	13	14	15	16	17	18	19	20	21	22	23	24
A	5938	144040	141933	141150	140611	139691	140128	140125	140553	140059	138359	139351	138923	137964	137899	139836	138709	138479	137682	137432	137322	139239	137613	139469
B	144974	140390	138865	139413	139019	138389	138432	138286	137511	137900	137691	138346	136222	137632	136933	137402	134745	138047	141284	137572	137987	138462	138026	2254
C	1835	140239	138563	139189	135291	137925	137911	138065	137621	136782	137294	136911	137414	135319	137204	137037	138672	133648	134267	134374	135782	133750	135951	138268
D	143607	139238	138374	137493	138568	137652	142188	137655	135825	136514	137314	134557	133917	136096	137320	136076	136970	136609	136907	138151	136047	135879	136026	850
E	2001	138039	136786	135671	134139	134804	136855	135292	135799	134559	132484	133941	135542	134593	134521	135358	134931	134741	135929	135742	135151	135541	133275	134491
F	139290	136858	137228	136861	135154	134764	135595	135258	135041	134217	134035	134901	135266	133859	134121	135192	132910	134138	134649	133799	134362	135251	134009	895
G	1333	138444	140697	137452	137543	137539	136124	138084	136570	138949	138947	134629	136151	139089	139322	136325	137368	137568	136463	136329	137678	137383	135458	137423
H	144165	140415	139199	138768	139572	138250	138260	140942	139150	140745	137000	140458	138558	138675	136297	138683	137950	139116	137513	137834	137877	137475	140981	193
I	1641	140251	138925	140941	137395	136332	136732	136109	139573	138459	138096	138629	138189	137676	136343	137533	135707	136034	139034	136707	137504	136003	137469	138199
J	141336	137916	136506	137086	137445	135559	136177	135194	136740	137321	136067	137986	133434	137075	139751	135090	136348	135918	135893	133981	136946	136216	133977	2512
K	2886	138057	137799	136781	134722	135394	136246	136378	134970	136226	137396	137094	137577	131781	135083	132318	136391	134407	134958	135218	134366	135439	135424	136473
L	142814	139518	137710	139609	136801	135474	136435	136444	137626	134163	135105	135605	133902	130874	130796	135437	136454	137197	135093	136205	135938	135269	135332	2345
M	3648	139896	136973	136536	133638	136517	137226	136413	135365	134264	134827	135854	134057	129297	129387	130838	135465	134682	136241	137300	134579	134857	132970	135615
N	139692	135259	134770	134295	133448	133796	133679	133207	133576	132303	133149	132440	126850	125640	129665	128889	132120	131998	131928	132638	132582	131715	133824	940
O	6206	138665	137267	138811	132917	135308	135726	135579	135137	134964	136131	134082	137872	131404	128259	133335	134593	132942	133882	133213	132443	133126	133177	136047
P	142383	136907	138007	138694	136785	134284	134478	133444	133228	131667	134572	132207	135292	132734	135224	134621	136556	134277	134254	132122	134855	132279	136502	3466
Basic assay information
Assay ID:				19155
Assay Started:				24-01-24 11:48:05
Assay Finished:				24-01-24 11:54:00
Assay Exported:				24-01-24 11:54:01
Protocol ID:				100202
Protocol Name:				Lilly FRET_384
Serial#:				="1040204"
Protocol information
Protocol:
Protocol name				Lilly FRET_384
Number of assay repeats				1
Start assay repeat each				N/A
Number of plate repeats				1
Start plate repeat each				N/A
Is label meas. height used				Yes
Height of measurement				Defined in label
Is gripper height used				No
Mode of measurement				By Columns bi-directional
Rotated plate				No
Soft move				No
Protocol notes
Plate type:
Name of the plate type				384 OptiPlate
Number of rows				16
Number of columns				24
Number of the wells in the plate				384
Height of the plate				14.35 mm
Coordinates of corners:
384 OptiPlate + Lilly FRET
12.1 mm x------------------------------------------------------- x 115.6 mm
9 mm 9 mm
12.1 mm x------------------------------------------------------- x 115.6 mm
76.5 mm 76.5 mm
Platemap:
Plate				1
Group				1
	01	02	03	04	05	06	07	08	09	10	11	12	13	14	15	16	17	18	19	20	21	22	23	24
A	-	-	-	-	-	-	-	-	-	-	-	-	-	-	-	-	-	-	-	-	-	-	-	-
B	-	-	-	-	-	-	-	-	-	-	-	-	-	-	-	-	-	-	-	-	-	-	-	-
C	-	-	-	-	-	-	-	-	-	-	-	-	-	-	-	-	-	-	-	-	-	-	-	-
D	-	-	-	-	-	-	-	-	-	-	-	-	-	-	-	-	-	-	-	-	-	-	-	-
E	-	-	-	-	-	-	-	-	-	-	-	-	-	-	-	-	-	-	-	-	-	-	-	-
F	-	-	-	-	-	-	-	-	-	-	-	-	-	-	-	-	-	-	-	-	-	-	-	-
G	-	-	-	-	-	-	-	-	-	-	-	-	-	-	-	-	-	-	-	-	-	-	-	-
H	-	-	-	-	-	-	-	-	-	-	-	-	-	-	-	-	-	-	-	-	-	-	-	-
I	-	-	-	-	-	-	-	-	-	-	-	-	-	-	-	-	-	-	-	-	-	-	-	-
J	-	-	-	-	-	-	-	-	-	-	-	-	-	-	-	-	-	-	-	-	-	-	-	-
K	-	-	-	-	-	-	-	-	-	-	-	-	-	-	-	-	-	-	-	-	-	-	-	-
L	-	-	-	-	-	-	-	-	-	-	-	-	-	-	-	-	-	-	-	-	-	-	-	-
M	-	-	-	-	-	-	-	-	-	-	-	-	-	-	-	-	-	-	-	-	-	-	-	-
N	-	-	-	-	-	-	-	-	-	-	-	-	-	-	-	-	-	-	-	-	-	-	-	-
O	-	-	-	-	-	-	-	-	-	-	-	-	-	-	-	-	-	-	-	-	-	-	-	-
P	-	-	-	-	-	-	-	-	-	-	-	-	-	-	-	-	-	-	-	-	-	-	-	-
- - Undefined
Calculations:
Plate				1
Formula index				Calc 1
Formula name				Label ratio
Formula				Label ratio where X = Lilly FRET(1) channel 1 window 1 Y = Lilly FRET(1) channel 2 window 1
Auto export parameters:
Export format				Plate2
Include basic assay information				Yes
Place assay information at				End of file
Include basic plate information				Yes
Place plate information at				Beginning of plate
Include protocol information				Yes
Protocol info level				Large
Include error and warning information				Yes
Include background information				Yes
Add plate number to the file name				Yes
Each plate to separate file				No
Field separator to use				System
File name format				<DefaultDataFolder>\<Date>\<ProtocolName>_<AssayID>.csv
Operations:
Plate 1
Group 1
Measurement
Label				Lilly FRET(1)
Labels:
Lilly FRET				6000025
Light source				Laser
Top mirror				LANCE/DELFIA Bias
Bottom mirror				N/A
Exc. filter				N/A
Using of excitation filter				Top
Ems. filter				APC 665
Using of emission filter				Top
2nd ems. filter				Europium 615
Using of 2nd emission filter				Top
Measurement height				7.3 mm
Cycle				16600
Delay				30
Number of flashes				20
Number of flashes for 2nd detector				5
Number of sequence windows				1
Total time of windows				500
Excitation light				100%
Reference excitation light				100%
Reference AD gain				4
Reference signal				323509
Last edited				13-06-14 09:17:06
Last edited by				EnVision
Factory preset				No
Filters:
APC 665				205
Filter type				Emission
Description				M665 CWL=665nm BW=7 5nm Tmin=75%
Used with				Luminescence DELFIA - Time-resolved Fluorescence Fluorescence Intensity LANCE - Time-resolved Fluorescence
Last edited				26-02-19 14:51:38
Last edited by				Installation
Factory preset				Yes
Europium 615				203
Filter type				Emission
Description				M615 CWL=615nm BW=8 5nm Tmin=80%
Used with				Luminescence DELFIA - Time-resolved Fluorescence Fluorescence Intensity LANCE - Time-resolved FluorescenceLuminescence Absorbance DELFIA - Time-resolved Fluorescence Fluorescence Intensity LANCE - Time-resolved Fluorescence
Last edited				26-02-19 14:51:38
Last edited by				Installation
Factory preset				Yes
Mirror modules:
LANCE/DELFIA Bias				445
Used by				Top
Dual				No
Bias				Yes
Description				D400
Used with				Luminescence DELFIA - Time-resolved Fluorescence Fluorescence Intensity LANCE - Time-resolved Fluorescence
Last edited				26-02-19 14:51:38
Last edited by				Installation
Factory preset				Yes
Instrument:
Serial number				1040204
Nickname				EnVision
Normalization:
Notifications for plate 1 repeat 1:
WARNING: Plate height defined in the plate editor does not match the actual plate height. Measured height is 14.90 mm. Plate editor height is 14.35 mm. The results may be affected.
Exported with EnVision Workstation version 1.14.3049.528
