## Supplementary material for "Genome-wide arrayed CRISPR activation screen for prion protein modulators": Plate_XLVIII_B.csv

Plate information
Plate	Repeat	Barcode	Measured height	Chamber temperature at start	Chamber temperature at end	Humidity at start	Humidity at end	Ambient temperature at start	Ambient temperature at end	Formula	Measurement date
1	1	=""	N/A	N/A	N/A	N/A	N/A	N/A	N/A	Calc 1: Label ratio = X / Y where X = Lilly FRET(1) channel 1 window 1 Y = Lilly FRET(1) channel 2 window 1	24-01-24 11:59:53
Background information
Plate	Label	Result	Signal	Flashes/Time	Meastime	MeasInfo
1	Lilly FRET	0	118	20	00:00:00.000	De=1st Ex=Top Em=Top Wdw=1 (14)
1	Lilly FRET	0	61	5	00:00:00.000	De=2nd Ex=Top Em=Top Wdw=1 (142)
Calculated results: Calc 1: Label ratio = X / Y where X = Lilly FRET(1) channel 1 window 1 Y = Lilly FRET(1) channel 2 window 1
	01	02	03	04	05	06	07	08	09	10	11	12	13	14	15	16	17	18	19	20	21	22	23	24
A	0.02652390802	0.04536069124	0.03980761287	0.0432748124	0.05697702471	0.04783903376	0.04812095402	0.04837490552	0.03738039338	0.04422999598	0.04516439064	0.03629301016	0.06028335146	0.05428503257	0.05020288354	0.04835892635	0.05123665975	0.04248706141	0.05161613813	0.03535061746	0.04425762223	0.04384982994	0.03718500084	0.02069979207
B	0.01837782628	0.03862514889	0.0358774908	0.03820221475	0.03240591773	0.03767403767	0.04739804412	0.03685860726	0.04162618477	0.04424049554	0.04619246741	0.03721647693	0.10407176241	0.03686113071	0.03770682691	0.05144815149	0.04088221451	0.04031177688	0.03232154698	0.03459864271	0.03806304329	0.03135703919	0.03698746892	0.03264812576
C	0.04460212874	0.03749111712	0.04113004937	0.0285773334	0.10155982811	0.03137382033	0.04034089255	0.03133075873	0.03964965838	0.04408602151	0.04414542537	0.02980031169	0.03225149178	0.04533287983	0.04188695184	0.03959846282	0.02944509006	0.0488372267	0.04380186819	0.03887713044	0.03868415482	0.04231481277	0.03662456034	0.02057248974
D	0.01782189426	0.03208755318	0.03880238828	0.03684983115	0.03182178636	0.03900727366	0.0339220817	0.04461403836	0.04835045255	0.04908221435	0.0435878331	0.03315255554	0.09798900918	0.04616570776	0.03732864873	0.0412320431	0.03938857344	0.04082974697	0.02711300701	0.04373099168	0.03316897262	0.05258298712	0.04637028783	0.03442028986
E	0.0401509952	0.04087489449	0.03370778452	0.05568691455	0.08704965493	0.04617216212	0.04323346655	0.03266145793	0.04404844832	0.03389993776	0.04810653165	0.02990976077	0.03174072588	0.04352093511	0.03767720585	0.04474984718	0.04316285818	0.04381492669	0.03737732918	0.02818438242	0.04652339739	0.02919091903	0.04018374778	0.02009414534
F	0.01798089131	0.04210114318	0.0449346184	0.04001084146	0.03239704484	0.04437496287	0.0413332839	0.04009439131	0.03797281105	0.03817686305	0.04304369922	0.04082335898	0.09470690998	0.04386173839	0.04306587874	0.0364601164	0.03869775162	0.04117814841	0.03055413242	0.04551319063	0.0373093154	0.0418289234	0.04356863537	0.02513464991
G	0.03770114943	0.03956792384	0.04290774376	0.04620478217	0.08781709899	0.03439510916	0.03743366604	0.03942667819	0.0371178402	0.03447636568	0.03071816105	0.0376975604	0.03126765317	0.03823661069	0.0479002813	0.04023708523	0.02812301289	0.03781706043	0.03753633721	0.03989838944	0.03878179621	0.03653159003	0.03869093245	0.02011858163
H	0.01842341678	0.05397662323	0.02887901819	0.0383249821	0.03328125	0.0327681975	0.03535999422	0.0384956385	0.0391059077	0.03478322824	0.04189901597	0.03298399023	0.09214685497	0.02986771021	0.04059460082	0.03445847377	0.03870845524	0.04033554649	0.04412663311	0.03915255469	0.04051561381	0.04040345738	0.03443854319	0.03181818182
I	0.05306905371	0.03853805228	0.03738210999	0.03917671702	0.09137954811	0.03502336094	0.03437914789	0.02808968636	0.0278791093	0.03336981842	0.04145583214	0.04308569618	0.03204961213	0.05139126111	0.03938960213	0.04325661106	0.03712701308	0.03697569339	0.02754258535	0.03799135263	0.03851104137	0.03217418361	0.04398590475	0.02016137914
J	0.01789467937	0.03495487945	0.03967983033	0.03353713168	0.03356869839	0.04617753822	0.03989561679	0.05000996361	0.03592280543	0.04664183185	0.02987120958	0.04250667252	0.08930389483	0.04489873761	0.03216901696	0.03035368836	0.03627745207	0.03894705796	0.03567219355	0.07235592617	0.04438799042	0.04644682858	0.03832671355	0.03357727077
K	0.05196770938	0.04199623763	0.04912242451	0.03907757059	0.08305854171	0.03494691891	0.03612554774	0.03293350092	0.03618277945	0.05213559971	0.02420989775	0.04103402749	0.03160500699	0.03384676406	0.03173474377	0.0374611448	0.0327772036	0.03370359326	0.02804528795	0.03662853217	0.03861649109	0.05230510942	0.03826364119	0.01998368679
L	0.0178113634	0.04079851091	0.03784172244	0.03283230988	0.0321834077	0.04037496255	0.03985371824	0.04108866656	0.03991654874	0.0539714718	0.03749432459	0.04514159224	0.09493048943	0.04860372435	0.04102192134	0.03860315269	0.04337711896	0.04722072911	0.04157929467	0.04141764714	0.0349293071	0.03944957504	0.03943217666	0.04082743604
M	0.04848484848	0.03888790482	0.0349433322	0.03704302815	0.07635110761	0.02981557908	0.03654622858	0.04081498856	0.0415293196	0.02639951213	0.0482897234	0.03726131942	0.03223098372	0.04736803029	0.04426143617	0.03660930229	0.04378416609	0.03661085548	0.04041757672	0.04091913921	0.0405445064	0.04831033913	0.04685927417	0.02001451293
N	0.01783177039	0.03734307134	0.03453706745	0.03956017327	0.03207220905	0.03704230732	0.03470859369	0.02800894855	0.03772203167	0.04500585325	0.0422521037	0.0447953469	0.08160758026	0.04317797157	0.0545514815	0.03926304219	0.04401942698	0.04346542076	0.04018719189	0.03453770163	0.04582095562	0.03502460469	0.03764279075	0.03575129534
O	0.04046446165	0.03973567705	0.04676040684	0.0429001376	0.08253519459	0.04203134316	0.03859449977	0.04401855451	0.03571586373	0.03970183234	0.03574176934	0.04177044535	0.03122250883	0.03733743325	0.03314142641	0.03791097361	0.03607267779	0.04481705045	0.03525605431	0.04127301693	0.03520396971	0.04682480108	0.03839425745	0.01957139895
P	0.02021770143	0.04293883386	0.03275003661	0.04418506477	0.05556458284	0.04858663867	0.03985023126	0.04261012	0.04280480418	0.03874459688	0.04011045655	0.04067455016	0.05398826979	0.05708940587	0.04572255975	0.02501101231	0.0432526207	0.05060077215	0.0409914204	0.04271866717	0.02721240255	0.04213182153	0.04688013136	0.0216778669
Plate information
Plate	Repeat	Barcode	Measured height	Chamber temperature at start	Chamber temperature at end	Humidity at start	Humidity at end	Ambient temperature at start	Ambient temperature at end	Group	Label	ScanX	ScanY	Measinfo	Kinetics	Measurement date
1	1	=""	14.9	24.63	24.65	34.8	34.1	23.21	23.72	1	Lilly FRET(1)	0	0	De=1st Ex=Top Em=Top Wdw=1 (14)	0	24-01-24 11:59:53
Background information
Plate	Label	Result	Signal	Flashes/Time	Meastime	MeasInfo
1	Lilly FRET	0	118	20	00:00:00.000	De=1st Ex=Top Em=Top Wdw=1 (14)
1	Lilly FRET	0	61	5	00:00:00.000	De=2nd Ex=Top Em=Top Wdw=1 (142)
Results for Lilly FRET(1) - channel 1 window 1 (Counts)
	01	02	03	04	05	06	07	08	09	10	11	12	13	14	15	16	17	18	19	20	21	22	23	24
A	218	6305	5686	6113	8030	6876	6757	6784	5270	6160	6297	5064	8259	7508	6978	6922	7091	5960	7103	4895	6133	6111	5110	2887
B	2627	5448	5009	5292	4532	5244	6577	5149	5784	6228	6385	5139	14073	5068	5246	7132	5559	5627	4533	4777	5202	4321	5251	54
C	88	5223	5707	4010	13660	4355	5543	4316	5455	6027	6053	4092	4432	6131	5752	5420	4054	6529	5885	5235	5300	5737	5071	2836
D	2519	4480	5368	5096	4374	5336	4667	6220	6576	6733	5967	4438	13088	6347	5291	5617	5383	5588	3750	5996	4507	7518	6325	57
E	117	5569	4696	7984	11907	6244	5928	4636	6197	4575	6499	4047	4273	5853	5055	6076	5831	5947	5077	3797	6343	3977	5441	2732
F	2535	5701	6639	5462	4429	5975	5574	5488	5134	5127	5844	5805	12523	5893	6107	4899	5129	5486	4115	6385	5004	5650	5827	42
G	82	5403	6069	6601	11988	4709	5093	5474	5087	4835	4303	5090	4262	5296	6675	5492	3892	5175	5165	5403	5263	4979	5300	2796
H	2748	7555	4005	5354	4899	4513	4894	5384	5518	4882	5778	4617	12710	4152	5642	4795	5517	5419	6066	5387	5601	5600	4727	63
I	83	5831	5236	5480	12590	4850	4714	3920	3890	4756	5694	5984	4429	7131	5449	5982	5028	5090	3845	5193	5326	4343	6054	2746
J	2622	4838	5463	4679	4602	6297	5412	6776	4916	6398	4096	5813	12017	6121	4405	4158	4944	5282	4873	9753	6063	6351	5259	78
K	103	5782	6759	5348	11234	4681	4963	4533	4907	7076	3284	5470	4315	4608	4284	5146	4440	4521	3780	4905	5176	7041	5042	2744
L	2522	5655	5213	4550	4436	5526	5438	5610	5472	7348	5120	5914	12462	6854	5599	5368	5911	6413	5671	5752	4731	5361	5450	75
M	104	5269	4819	5038	10371	4024	5022	5603	5619	3593	6463	4941	4300	6380	5998	4980	5943	4957	5459	5442	5388	6436	6332	2703
N	2510	5021	4627	5224	4303	4946	4616	3756	5048	5959	5458	5807	10628	5689	7241	5251	5846	5740	5307	4552	6031	4605	5022	69
O	115	5466	6395	5830	11151	5710	5236	5912	4850	5406	4691	5484	4188	5027	4421	5122	4878	6014	4762	5570	4654	6238	5092	2643
P	3373	5887	4473	5966	7523	6480	5428	5749	5795	5154	5447	5328	7364	7568	6126	3350	5859	6776	5547	5641	3658	5544	6281	100
Plate information
Plate	Repeat	Barcode	Measured height	Chamber temperature at start	Chamber temperature at end	Humidity at start	Humidity at end	Ambient temperature at start	Ambient temperature at end	Group	Label	ScanX	ScanY	Measinfo	Kinetics	Measurement date
1	1	=""	14.9	24.63	24.65	34.8	34.1	23.21	23.72	1	Lilly FRET(1)	0	0	De=2nd Ex=Top Em=Top Wdw=1 (142)	0	24-01-24 11:59:53
Background information
Plate	Label	Result	Signal	Flashes/Time	Meastime	MeasInfo
1	Lilly FRET	0	118	20	00:00:00.000	De=1st Ex=Top Em=Top Wdw=1 (14)
1	Lilly FRET	0	61	5	00:00:00.000	De=2nd Ex=Top Em=Top Wdw=1 (142)
Results for Lilly FRET(1) - channel 2 window 1 (Counts)
	01	02	03	04	05	06	07	08	09	10	11	12	13	14	15	16	17	18	19	20	21	22	23	24
A	8219	138997	142837	141260	140934	143732	140417	140238	140983	139272	139424	139531	137003	138307	138996	143138	138397	140278	137612	138470	138575	139362	137421	139470
B	142944	141048	139614	138526	139851	139194	138761	139696	138951	140776	138226	138084	135224	137489	139126	138625	135976	139587	140247	138069	136668	137800	141967	1654
C	1973	139313	138755	140321	134502	138810	137404	137756	137580	136710	137115	137314	137420	135244	137322	136874	137680	133689	134355	134655	137007	135579	138459	137854
D	141343	139618	138342	138291	137453	136795	137580	139418	136007	137178	136896	133866	133566	137483	141741	136229	136664	136861	138310	137111	135880	142974	136402	1656
E	2914	136245	139315	143373	136784	135233	137116	141941	140686	134956	135096	135307	134622	134487	134166	135777	135093	135730	135831	134720	136340	136241	135403	135960
F	140983	135412	147748	136513	136710	134648	134855	136877	135202	134296	135769	142198	132229	134354	141806	134366	132540	133226	134679	140289	134122	135074	133743	1671
G	2175	136550	141443	142864	136511	136909	136054	138840	137050	140241	140080	135022	136307	138506	139352	136491	138392	136843	137600	135419	135708	136293	136983	138976
H	149158	139968	138682	139700	147200	137725	138405	139860	141104	140355	137903	139977	137932	139013	138984	139153	142527	134348	137468	137590	138243	138602	137259	1980
I	1564	151305	140067	139879	137777	138479	137118	139553	139531	142524	137351	138886	138192	138759	138336	138291	135427	137658	139602	136689	138298	134984	137635	136201
J	146524	138407	137677	139517	137092	136365	135654	135493	136849	137173	137122	136755	134563	136329	136933	136985	136283	135620	136605	134792	136591	136737	137215	2323
K	1982	137679	137595	136856	135254	133946	137382	137641	135617	135723	135647	133304	136529	136143	134994	137369	135460	134140	134782	133912	134036	134614	131770	137312
L	141595	138608	137758	138583	137835	136867	136449	136534	137086	136146	136554	131010	131275	141018	136488	139056	136270	135809	136390	138878	135445	135895	138212	1837
M	2145	135492	137909	136004	135833	134963	137415	137278	135302	136101	133838	132604	133412	134690	135513	136031	135734	135397	135065	132994	132891	133222	135128	135052
N	140760	134456	133972	132052	134166	133523	132993	134100	133821	132405	129177	129634	130233	131757	132737	133739	132805	132059	132057	131798	131621	131479	133412	1930
O	2842	137559	136761	135897	135106	135851	135667	134307	135794	136165	131247	131289	134134	134637	133398	135106	135227	134190	135069	134955	132201	133220	132624	135044
P	166834	137102	136580	135023	135392	133370	136210	134921	135382	133025	135800	130991	136400	132564	133982	133941	135460	133911	135321	132050	134424	131587	133980	4613
Basic assay information
Assay ID:				19156
Assay Started:				24-01-24 11:54:58
Assay Finished:				24-01-24 12:00:01
Assay Exported:				24-01-24 12:00:01
Protocol ID:				100202
Protocol Name:				Lilly FRET_384
Serial#:				="1040204"
Protocol information
Protocol:
Protocol name				Lilly FRET_384
Number of assay repeats				1
Start assay repeat each				N/A
Number of plate repeats				1
Start plate repeat each				N/A
Is label meas. height used				Yes
Height of measurement				Defined in label
Is gripper height used				No
Mode of measurement				By Columns bi-directional
Rotated plate				No
Soft move				No
Protocol notes
Plate type:
Name of the plate type				384 OptiPlate
Number of rows				16
Number of columns				24
Number of the wells in the plate				384
Height of the plate				14.35 mm
Coordinates of corners:
384 OptiPlate + Lilly FRET
12.1 mm x------------------------------------------------------- x 115.6 mm
9 mm 9 mm
12.1 mm x------------------------------------------------------- x 115.6 mm
76.5 mm 76.5 mm
Platemap:
Plate				1
Group				1
	01	02	03	04	05	06	07	08	09	10	11	12	13	14	15	16	17	18	19	20	21	22	23	24
A	-	-	-	-	-	-	-	-	-	-	-	-	-	-	-	-	-	-	-	-	-	-	-	-
B	-	-	-	-	-	-	-	-	-	-	-	-	-	-	-	-	-	-	-	-	-	-	-	-
C	-	-	-	-	-	-	-	-	-	-	-	-	-	-	-	-	-	-	-	-	-	-	-	-
D	-	-	-	-	-	-	-	-	-	-	-	-	-	-	-	-	-	-	-	-	-	-	-	-
E	-	-	-	-	-	-	-	-	-	-	-	-	-	-	-	-	-	-	-	-	-	-	-	-
F	-	-	-	-	-	-	-	-	-	-	-	-	-	-	-	-	-	-	-	-	-	-	-	-
G	-	-	-	-	-	-	-	-	-	-	-	-	-	-	-	-	-	-	-	-	-	-	-	-
H	-	-	-	-	-	-	-	-	-	-	-	-	-	-	-	-	-	-	-	-	-	-	-	-
I	-	-	-	-	-	-	-	-	-	-	-	-	-	-	-	-	-	-	-	-	-	-	-	-
J	-	-	-	-	-	-	-	-	-	-	-	-	-	-	-	-	-	-	-	-	-	-	-	-
K	-	-	-	-	-	-	-	-	-	-	-	-	-	-	-	-	-	-	-	-	-	-	-	-
L	-	-	-	-	-	-	-	-	-	-	-	-	-	-	-	-	-	-	-	-	-	-	-	-
M	-	-	-	-	-	-	-	-	-	-	-	-	-	-	-	-	-	-	-	-	-	-	-	-
N	-	-	-	-	-	-	-	-	-	-	-	-	-	-	-	-	-	-	-	-	-	-	-	-
O	-	-	-	-	-	-	-	-	-	-	-	-	-	-	-	-	-	-	-	-	-	-	-	-
P	-	-	-	-	-	-	-	-	-	-	-	-	-	-	-	-	-	-	-	-	-	-	-	-
- - Undefined
Calculations:
Plate				1
Formula index				Calc 1
Formula name				Label ratio
Formula				Label ratio where X = Lilly FRET(1) channel 1 window 1 Y = Lilly FRET(1) channel 2 window 1
Auto export parameters:
Export format				Plate2
Include basic assay information				Yes
Place assay information at				End of file
Include basic plate information				Yes
Place plate information at				Beginning of plate
Include protocol information				Yes
Protocol info level				Large
Include error and warning information				Yes
Include background information				Yes
Add plate number to the file name				Yes
Each plate to separate file				No
Field separator to use				System
File name format				<DefaultDataFolder>\<Date>\<ProtocolName>_<AssayID>.csv
Operations:
Plate 1
Group 1
Measurement
Label				Lilly FRET(1)
Labels:
Lilly FRET				6000025
Light source				Laser
Top mirror				LANCE/DELFIA Bias
Bottom mirror				N/A
Exc. filter				N/A
Using of excitation filter				Top
Ems. filter				APC 665
Using of emission filter				Top
2nd ems. filter				Europium 615
Using of 2nd emission filter				Top
Measurement height				7.3 mm
Cycle				16600
Delay				30
Number of flashes				20
Number of flashes for 2nd detector				5
Number of sequence windows				1
Total time of windows				500
Excitation light				100%
Reference excitation light				100%
Reference AD gain				4
Reference signal				323509
Last edited				13-06-14 09:17:06
Last edited by				EnVision
Factory preset				No
Filters:
APC 665				205
Filter type				Emission
Description				M665 CWL=665nm BW=7 5nm Tmin=75%
Used with				Luminescence DELFIA - Time-resolved Fluorescence Fluorescence Intensity LANCE - Time-resolved Fluorescence
Last edited				26-02-19 14:51:38
Last edited by				Installation
Factory preset				Yes
Europium 615				203
Filter type				Emission
Description				M615 CWL=615nm BW=8 5nm Tmin=80%
Used with				Luminescence DELFIA - Time-resolved Fluorescence Fluorescence Intensity LANCE - Time-resolved FluorescenceLuminescence Absorbance DELFIA - Time-resolved Fluorescence Fluorescence Intensity LANCE - Time-resolved Fluorescence
Last edited				26-02-19 14:51:38
Last edited by				Installation
Factory preset				Yes
Mirror modules:
LANCE/DELFIA Bias				445
Used by				Top
Dual				No
Bias				Yes
Description				D400
Used with				Luminescence DELFIA - Time-resolved Fluorescence Fluorescence Intensity LANCE - Time-resolved Fluorescence
Last edited				26-02-19 14:51:38
Last edited by				Installation
Factory preset				Yes
Instrument:
Serial number				1040204
Nickname				EnVision
Normalization:
Notifications for plate 1 repeat 1:
WARNING: Plate height defined in the plate editor does not match the actual plate height. Measured height is 14.90 mm. Plate editor height is 14.35 mm. The results may be affected.
Exported with EnVision Workstation version 1.14.3049.528
