## Supplementary material for "Genome-wide arrayed CRISPR activation screen for prion protein modulators": Plate_XV_A.csv

Plate information
Plate	Repeat	Barcode	Measured height	Chamber temperature at start	Chamber temperature at end	Humidity at start	Humidity at end	Ambient temperature at start	Ambient temperature at end	Formula	Measurement date
1	1	=""	N/A	N/A	N/A	N/A	N/A	N/A	N/A	Calc 1: Label ratio = X / Y where X = Lilly FRET(1) channel 1 window 1 Y = Lilly FRET(1) channel 2 window 1	04-09-22 11:42:50
Background information
Plate	Label	Result	Signal	Flashes/Time	Meastime	MeasInfo
1	Lilly FRET	0	129	20	00:00:00.000	De=1st Ex=Top Em=Top Wdw=1 (14)
1	Lilly FRET	0	96	5	00:00:00.000	De=2nd Ex=Top Em=Top Wdw=1 (142)
Calculated results: Calc 1: Label ratio = X / Y where X = Lilly FRET(1) channel 1 window 1 Y = Lilly FRET(1) channel 2 window 1
	01	02	03	04	05	06	07	08	09	10	11	12	13	14	15	16	17	18	19	20	21	22	23	24
A	0.92993630573	0.03938054737	0.03729486604	0.03724415356	0.04256638884	0.03833071878	0.0382782792	0.04131511569	0.04008539718	0.0372161868	0.04756655564	0.03450979281	0.04264435733	0.03355639842	0.03970144365	0.03058103976	0.03481517129	0.03834010549	0.03678596158	0.0342904317	0.03907582064	0.03253184513	0.0381264998	0.02335206875
B	0.02100477014	0.03355707829	0.03457744848	0.03497825311	0.03291183735	0.03725145769	0.03459846646	0.03247922947	0.03343367977	0.03772733406	0.0367934092	0.03065177914	0.04719390115	0.03350180505	0.03675861363	0.03317420388	0.03776691325	0.0361586828	0.0323027035	0.03691025931	0.03626538937	0.04051621762	0.03508914294	0.93162393162
C	0.90789473684	0.031941914	0.0343487207	0.03202810254	0.04256701575	0.03392077106	0.03628251308	0.03416756749	0.03232019671	0.03431649527	0.03646978611	0.03340496095	0.03380554349	0.03557757054	0.041916252	0.03580823004	0.0369492122	0.06528135259	0.03763901941	0.03367981568	0.031890	0.03265894885	0.03896495008	0.02381648229
D	0.02128783144	0.03344426186	0.03358677627	0.03051288508	0.03325955505	0.0338534583	0.03719685895	0.03442471829	0.04474187558	0.04112121447	0.03414336139	0.03528691164	0.0433341172	0.03775046382	0.03490292795	0.03424248187	0.03780237045	0.03330576952	0.03612189162	0.03637736398	0.03718926342	0.03656911252	0.02988366766	0.91176470588
E	0.9696969697	0.03546696906	0.03841376902	0.0334571064	0.04391365825	0.03382821931	0.03626290719	0.036188292	0.03414546273	0.03542249076	0.03579641622	0.03471986266	0.03364937804	0.03030586641	0.04106931651	0.02948421571	0.02968195326	0.03631321503	0.03493762264	0.04058020833	0.03490120424	0.03714574478	0.03240067801	0.02507686797
F	0.02221722257	0.03247791825	0.03114472113	0.03789541582	0.03192990097	0.03176169775	0.03421495294	0.03512496338	0.0378486412	0.03588815686	0.03403275453	0.03828179957	0.0445496922	0.03782978646	0.03604835843	0.04783474455	0.03909672153	0.03318399167	0.0347347528	0.03249897727	0.03540165599	0.03671024067	0.03576684163	0.88815789474
G	0.77976190476	0.03576132527	0.034076573	0.0326515234	0.04147049574	0.03475913506	0.03818421334	0.03237137942	0.03393815977	0.03196387628	0.03526414225	0.03274521395	0.03271157359	0.03878523484	0.03899496467	0.03808377193	0.03486901619	0.0335753967	0.03484366916	0.03683121544	0.03367915226	0.03405905243	0.03785264964	0.02440167395
H	0.02231333988	0.03275029796	0.0351153159	0.03194529168	0.0304293578	0.03454102177	0.0349279319	0.03481857904	0.03731177179	0.03118275091	0.03688528415	0.03242947886	0.04319849019	0.03838670712	0.03489157867	0.03749049221	0.03302847186	0.0327193285	0.0359375146	0.03513025714	0.0323013363	0.03436563437	0.03132423859	1.09836065574
I	1.05844155844	0.03535545067	0.03272284866	0.03392780062	0.04414803167	0.03525153414	0.04126961089	0.03210962361	0.04395759911	0.03399808702	0.03835317809	0.03331978499	0.03284617519	0.03430775384	0.0307076529	0.03719955615	0.033462915	0.03421699555	0.03145611598	0.03380714914	0.0425561778	0.03208240927	0.03044829535	0.02380593358
J	0.02239435575	0.03691612487	0.03579333082	0.03287279874	0.0320862084	0.03883261631	0.03346526853	0.0362154929	0.03380736165	0.03494467885	0.03781529782	0.03510281896	0.04471544715	0.03749339581	0.0365398956	0.03503791451	0.03382618171	0.04002247838	0.03628084169	0.03638424827	0.03525591966	0.03568499929	0.03238820919	0.74482758621
K	1.02127659574	0.03489869369	0.03244372539	0.03174058661	0.0435216083	0.03601686244	0.03391921768	0.03310766948	0.03631871526	0.03335042215	0.0379541488	0.03680537389	0.03428252424	0.03582333897	0.03693447523	0.03804154932	0.04099818462	0.03510936157	0.03508747564	0.03912174194	0.03929925144	0.03577354762	0.03260864427	0.02497018909
L	0.02239203427	0.03472067867	0.03318956925	0.03234002583	0.03189967843	0.03652259359	0.03217328426	0.03576922364	0.03883396329	0.0347918851	0.03571281704	0.03368857835	0.0469367612	0.03562013168	0.03298960564	0.03566814919	0.03726280181	0.03225538666	0.03278581367	0.02927141073	0.0360746134	0.03404979183	0.03492506925	0.90131578947
M	1.01438848921	0.03363755468	0.03510853602	0.03146015884	0.04491695854	0.03550293227	0.03455740788	0.03444979853	0.03205443406	0.05160845609	0.03467775357	0.03318400606	0.03369979707	0.03455780845	0.03494457991	0.03689584568	0.03950209014	0.03671716989	0.03237114906	0.03221760921	0.03193977722	0.03403722937	0.0360716191	0.02451323131
N	0.02229209244	0.04368078789	0.03472533919	0.03201809545	0.03293081533	0.03362442602	0.03255374396	0.03428279268	0.03195320338	0.03606081442	0.03542896528	0.03441980347	0.04610497138	0.03261248297	0.03527279466	0.0402737623	0.03656967184	0.03910338881	0.03395209718	0.0335060967	0.03383993481	0.03400227082	0.0378275356	1.01639344262
O	0.83783783784	0.03420963318	0.03542445581	0.03252065778	0.04454201252	0.03987789739	0.03366051817	0.03146733084	0.03523152474	0.03456245549	0.03671158721	0.03091107539	0.03424736355	0.03648250666	0.03869783437	0.04079487251	0.03801906279	0.05903942706	0.03658410442	0.03557951739	0.03631816707	0.03256794201	0.03486235912	0.02427316496
P	0.02184530681	0.03663262708	0.03208235261	0.04402815948	0.0439556865	0.0389427134	0.03839021886	0.03651344034	0.03600868887	0.04462281701	0.0335371768	0.04216700427	0.0450684274	0.03449480972	0.03704878572	0.04417819287	0.0371367339	0.03404948938	0.03869809161	0.03544538014	0.0394381157	0.03579709516	0.03698047555	0.77037037037
Plate information
Plate	Repeat	Barcode	Measured height	Chamber temperature at start	Chamber temperature at end	Humidity at start	Humidity at end	Ambient temperature at start	Ambient temperature at end	Group	Label	ScanX	ScanY	Measinfo	Kinetics	Measurement date
1	1	=""	14.85	25.26	25.29	45.8	45.3	24.29	24.7	1	Lilly FRET(1)	0	0	De=1st Ex=Top Em=Top Wdw=1 (14)	0	04-09-22 11:42:50
Background information
Plate	Label	Result	Signal	Flashes/Time	Meastime	MeasInfo
1	Lilly FRET	0	129	20	00:00:00.000	De=1st Ex=Top Em=Top Wdw=1 (14)
1	Lilly FRET	0	96	5	00:00:00.000	De=2nd Ex=Top Em=Top Wdw=1 (142)
Results for Lilly FRET(1) - channel 1 window 1 (Counts)
	01	02	03	04	05	06	07	08	09	10	11	12	13	14	15	16	17	18	19	20	21	22	23	24
A	146	8501	7645	8092	8784	7990	8355	8633	8130	8071	10011	7307	9007	6945	8484	6720	6945	8294	7597	6812	8365	6727	7817	4807
B	4421	7194	7467	7254	7116	8101	7197	7068	7119	8109	8021	6701	10202	6960	7897	6963	8281	7660	7003	8001	7859	8734	7351	109
C	138	7118	7679	7139	9434	7447	8018	7491	7098	7288	8077	6809	7474	7714	8929	7950	7978	14178	8251	7002	6378	7064	8410	4971
D	4394	7266	7514	6543	7288	6845	7939	7506	9614	9031	7545	7835	9398	8139	7628	7563	8181	7411	7539	7998	7691	8012	6327	124
E	128	7913	8691	6974	9814	7510	8123	8079	7582	7856	7783	7766	7531	6800	9167	6224	6572	8040	7763	8972	7544	8049	6977	5391
F	4740	7229	6989	8460	6745	6919	7648	7793	8465	8013	7242	8544	9538	8305	8012	10666	8622	7266	7700	6832	7773	7880	7802	135
G	131	7711	7293	7193	9099	7494	8203	6718	7433	6831	7806	7201	7092	8286	8449	8003	7555	7319	7071	8046	7275	7326	7943	5207
H	4729	7117	7724	6965	6219	7523	7689	7626	8214	6738	7904	7122	9110	8326	7590	8182	7089	7114	7693	7085	6935	7224	6606	134
I	163	7738	7020	7467	9658	7577	9099	6922	9629	7571	8304	7296	7102	7463	6713	8113	7377	7210	6839	7342	9096	6640	6466	5052
J	4831	8006	7795	7226	6631	8557	7136	7605	7334	7719	8325	7586	9680	8161	7938	7430	7202	8760	7314	7799	7601	7572	6920	108
K	144	7670	7159	7032	9560	7920	7395	7140	7938	7351	8329	7879	7492	7790	8056	8253	8898	7599	7579	8590	8253	7675	6898	5277
L	4835	7498	7326	6886	6825	7954	6941	7720	8394	7599	7816	7242	10034	7742	7195	7731	7843	6994	7022	5999	7759	7246	7376	137
M	141	7574	7841	7134	9939	7985	7790	7857	7236	11530	7782	7363	7556	7685	7825	8217	8911	8133	7101	7116	7005	7400	7708	5294
N	4963	9518	7814	7205	7254	7308	7096	7644	7134	8024	7916	7692	10246	7207	7804	8762	8184	8480	7435	7150	7350	7367	8197	124
O	124	7459	7722	7155	9729	8609	7325	6873	7655	7522	7704	6712	7440	7829	8327	8809	8209	12547	7781	7477	7726	6923	7325	5087
P	4674	7770	6897	9500	9459	8445	8302	7782	7758	9523	7261	8972	9672	7304	7942	9432	7919	7165	8318	7471	8243	7426	7652	104
Plate information
Plate	Repeat	Barcode	Measured height	Chamber temperature at start	Chamber temperature at end	Humidity at start	Humidity at end	Ambient temperature at start	Ambient temperature at end	Group	Label	ScanX	ScanY	Measinfo	Kinetics	Measurement date
1	1	=""	14.85	25.26	25.29	45.8	45.3	24.29	24.7	1	Lilly FRET(1)	0	0	De=2nd Ex=Top Em=Top Wdw=1 (142)	0	04-09-22 11:42:50
Background information
Plate	Label	Result	Signal	Flashes/Time	Meastime	MeasInfo
1	Lilly FRET	0	129	20	00:00:00.000	De=1st Ex=Top Em=Top Wdw=1 (14)
1	Lilly FRET	0	96	5	00:00:00.000	De=2nd Ex=Top Em=Top Wdw=1 (142)
Results for Lilly FRET(1) - channel 2 window 1 (Counts)
	01	02	03	04	05	06	07	08	09	10	11	12	13	14	15	16	17	18	19	20	21	22	23	24
A	157	215868	204988	217269	206360	208449	218270	208955	202817	216868	210463	211737	211212	206965	213695	219744	199482	216327	206519	198656	214071	206782	205028	205849
B	210476	214381	215950	207386	216214	217468	208015	217616	212929	214937	218001	218617	216172	207750	214834	209892	219266	211844	216793	216769	216708	215568	209495	117
C	152	222842	223560	222898	221627	219541	220988	219243	219615	212376	221471	203832	221088	216822	213020	222016	215918	217183	219214	207899	200000	216296	215835	208721
D	206409	217257	223719	214434	219125	202195	213432	218041	214877	219619	220980	222037	216873	215600	218549	220866	216415	222514	208710	219862	206807	219092	211721	136
E	132	223109	226247	208446	223484	222004	224003	223249	222050	221780	217424	223676	223808	224379	223208	211096	221414	221407	222196	221093	216153	216687	215335	214979
F	213348	222582	224404	223246	211244	217841	223528	221865	223654	223277	212795	223187	214098	219536	222257	222976	220530	218961	221680	210222	219566	214654	218135	152
G	168	215624	214018	220296	219409	215598	214827	207529	219016	213710	221358	219910	216804	213638	216669	210142	216668	217987	202935	218456	216009	215097	209840	213387
H	211936	217311	219961	218029	204375	217799	220139	219021	220145	216081	214286	219615	210887	216898	217531	218242	214633	217425	214066	201678	214697	210210	210891	122
I	154	218863	214529	220085	218764	214941	220477	215574	219052	222689	216514	218969	216220	217531	218610	218094	220453	210714	217414	217173	213741	206967	212360	212216
J	215724	216870	217778	219817	206662	220356	213236	209993	216935	220892	220149	216108	216480	217665	217242	212056	212912	218877	201594	214351	215595	212190	213658	145
K	141	219779	220659	221546	219661	219897	218018	215660	218565	220417	219449	214072	218537	217456	218116	216947	217034	216438	216003	219571	210004	214544	211539	211332
L	215925	215952	220732	212925	213952	217783	215738	215828	216151	218413	218857	214969	213777	217349	218099	216748	210478	216832	214178	204944	215082	212806	211195	152
M	139	225165	223336	226763	221275	224911	225422	228071	225741	223413	224409	221884	224215	222381	223926	222708	225583	221504	219362	220873	219319	217409	213686	215965
N	222635	217899	225023	225029	220280	217342	217978	222969	223264	222513	223433	223476	222232	220989	221247	217561	223792	216861	218985	213394	217199	216662	216694	122
O	148	218038	217985	220014	218423	215884	217614	218417	217277	217635	209852	217139	217243	214596	215180	215934	215918	212519	212688	210149	212731	212571	210112	209573
P	213959	212106	214978	215771	215194	216857	216253	213127	215448	213411	216506	212773	214607	211742	214366	213499	213239	210429	214946	210775	209011	207447	206920	135
Basic assay information
Assay ID:				18621
Assay Started:				04-09-22 11:37:52
Assay Finished:				04-09-22 11:42:57
Assay Exported:				04-09-22 11:42:57
Protocol ID:				100202
Protocol Name:				Lilly FRET_384
Serial#:				="1040204"
Protocol information
Protocol:
Protocol name				Lilly FRET_384
Number of assay repeats				1
Start assay repeat each				N/A
Number of plate repeats				1
Start plate repeat each				N/A
Is label meas. height used				Yes
Height of measurement				Defined in label
Is gripper height used				No
Mode of measurement				By Columns bi-directional
Rotated plate				No
Soft move				No
Protocol notes
Plate type:
Name of the plate type				384 OptiPlate
Number of rows				16
Number of columns				24
Number of the wells in the plate				384
Height of the plate				14.35 mm
Coordinates of corners:
384 OptiPlate + Lilly FRET
12.1 mm x------------------------------------------------------- x 115.6 mm
9 mm 9 mm
12.1 mm x------------------------------------------------------- x 115.6 mm
76.5 mm 76.5 mm
Platemap:
Plate				1
Group				1
	01	02	03	04	05	06	07	08	09	10	11	12	13	14	15	16	17	18	19	20	21	22	23	24
A	-	-	-	-	-	-	-	-	-	-	-	-	-	-	-	-	-	-	-	-	-	-	-	-
B	-	-	-	-	-	-	-	-	-	-	-	-	-	-	-	-	-	-	-	-	-	-	-	-
C	-	-	-	-	-	-	-	-	-	-	-	-	-	-	-	-	-	-	-	-	-	-	-	-
D	-	-	-	-	-	-	-	-	-	-	-	-	-	-	-	-	-	-	-	-	-	-	-	-
E	-	-	-	-	-	-	-	-	-	-	-	-	-	-	-	-	-	-	-	-	-	-	-	-
F	-	-	-	-	-	-	-	-	-	-	-	-	-	-	-	-	-	-	-	-	-	-	-	-
G	-	-	-	-	-	-	-	-	-	-	-	-	-	-	-	-	-	-	-	-	-	-	-	-
H	-	-	-	-	-	-	-	-	-	-	-	-	-	-	-	-	-	-	-	-	-	-	-	-
I	-	-	-	-	-	-	-	-	-	-	-	-	-	-	-	-	-	-	-	-	-	-	-	-
J	-	-	-	-	-	-	-	-	-	-	-	-	-	-	-	-	-	-	-	-	-	-	-	-
K	-	-	-	-	-	-	-	-	-	-	-	-	-	-	-	-	-	-	-	-	-	-	-	-
L	-	-	-	-	-	-	-	-	-	-	-	-	-	-	-	-	-	-	-	-	-	-	-	-
M	-	-	-	-	-	-	-	-	-	-	-	-	-	-	-	-	-	-	-	-	-	-	-	-
N	-	-	-	-	-	-	-	-	-	-	-	-	-	-	-	-	-	-	-	-	-	-	-	-
O	-	-	-	-	-	-	-	-	-	-	-	-	-	-	-	-	-	-	-	-	-	-	-	-
P	-	-	-	-	-	-	-	-	-	-	-	-	-	-	-	-	-	-	-	-	-	-	-	-
- - Undefined
Calculations:
Plate				1
Formula index				Calc 1
Formula name				Label ratio
Formula				Label ratio where X = Lilly FRET(1) channel 1 window 1 Y = Lilly FRET(1) channel 2 window 1
Auto export parameters:
Export format				Plate2
Include basic assay information				Yes
Place assay information at				End of file
Include basic plate information				Yes
Place plate information at				Beginning of plate
Include protocol information				Yes
Protocol info level				Large
Include error and warning information				Yes
Include background information				Yes
Add plate number to the file name				Yes
Each plate to separate file				No
Field separator to use				System
File name format				<DefaultDataFolder>\<Date>\<ProtocolName>_<AssayID>.csv
Operations:
Plate 1
Group 1
Measurement
Label				Lilly FRET(1)
Labels:
Lilly FRET				6000025
Light source				Laser
Top mirror				LANCE/DELFIA Bias
Bottom mirror				N/A
Exc. filter				N/A
Using of excitation filter				Top
Ems. filter				APC 665
Using of emission filter				Top
2nd ems. filter				Europium 615
Using of 2nd emission filter				Top
Measurement height				7.3 mm
Cycle				16600
Delay				30
Number of flashes				20
Number of flashes for 2nd detector				5
Number of sequence windows				1
Total time of windows				500
Excitation light				100%
Reference excitation light				100%
Reference AD gain				4
Reference signal				323509
Last edited				13-06-14 09:17:06
Last edited by				EnVision
Factory preset				No
Filters:
APC 665				205
Filter type				Emission
Description				M665 CWL=665nm BW=7 5nm Tmin=75%
Used with				Luminescence DELFIA - Time-resolved Fluorescence Fluorescence Intensity LANCE - Time-resolved Fluorescence
Last edited				26-02-19 14:51:38
Last edited by				Installation
Factory preset				Yes
Europium 615				203
Filter type				Emission
Description				M615 CWL=615nm BW=8 5nm Tmin=80%
Used with				Luminescence DELFIA - Time-resolved Fluorescence Fluorescence Intensity LANCE - Time-resolved FluorescenceLuminescence Absorbance DELFIA - Time-resolved Fluorescence Fluorescence Intensity LANCE - Time-resolved Fluorescence
Last edited				26-02-19 14:51:38
Last edited by				Installation
Factory preset				Yes
Mirror modules:
LANCE/DELFIA Bias				445
Used by				Top
Dual				No
Bias				Yes
Description				D400
Used with				Luminescence DELFIA - Time-resolved Fluorescence Fluorescence Intensity LANCE - Time-resolved Fluorescence
Last edited				26-02-19 14:51:38
Last edited by				Installation
Factory preset				Yes
Instrument:
Serial number				1040204
Nickname				EnVision
Normalization:
Notifications for plate 1 repeat 1:
WARNING: Plate height defined in the plate editor does not match the actual plate height. Measured height is 14.85 mm. Plate editor height is 14.35 mm. The results may be affected.
Exported with EnVision Workstation version 1.14.3049.528
