## Supplementary material for "Genome-wide arrayed CRISPR activation screen for prion protein modulators": Plate_XV_B.csv

Plate information
Plate	Repeat	Barcode	Measured height	Chamber temperature at start	Chamber temperature at end	Humidity at start	Humidity at end	Ambient temperature at start	Ambient temperature at end	Formula	Measurement date
1	1	=""	N/A	N/A	N/A	N/A	N/A	N/A	N/A	Calc 1: Label ratio = X / Y where X = Lilly FRET(1) channel 1 window 1 Y = Lilly FRET(1) channel 2 window 1	04-09-22 11:48:04
Background information
Plate	Label	Result	Signal	Flashes/Time	Meastime	MeasInfo
1	Lilly FRET	0	144	20	00:00:00.000	De=1st Ex=Top Em=Top Wdw=1 (14)
1	Lilly FRET	0	79	5	00:00:00.000	De=2nd Ex=Top Em=Top Wdw=1 (142)
Calculated results: Calc 1: Label ratio = X / Y where X = Lilly FRET(1) channel 1 window 1 Y = Lilly FRET(1) channel 2 window 1
	01	02	03	04	05	06	07	08	09	10	11	12	13	14	15	16	17	18	19	20	21	22	23	24
A	1.02380952381	0.03726785135	0.03772024232	0.03721188825	0.04241574538	0.0392432748	0.03821391969	0.04108039011	0.03892136026	0.03840114865	0.04796978916	0.03587885991	0.04263699946	0.03293078085	0.04028944712	0.03157168458	0.0371005519	0.03789831139	0.03799850064	0.03486173424	0.03883336064	0.03441903442	0.04043085455	0.0234420508
B	0.02084096474	0.03233423216	0.03421949746	0.03406486336	0.03161589109	0.03780212818	0.03478856988	0.03240686974	0.03367253998	0.03789166525	0.03651502186	0.03000852122	0.04598330241	0.03594576402	0.03721863679	0.03303496652	0.03724697103	0.03758624527	0.03290142632	0.03658832307	0.03774904044	0.04043107666	0.03555801052	1.05084745763
C	0.90196078431	0.0307726731	0.03242730839	0.0302524712	0.0421622911	0.03309520871	0.03562148366	0.03399677494	0.03260235517	0.03429115007	0.03638358079	0.03316201139	0.03315145124	0.03507239434	0.04022478842	0.03540044963	0.0367128422	0.06505012936	0.03693012327	0.03471990745	0.0320377915	0.03197165623	0.03902347857	0.02411081955
D	0.02089299439	0.03135455369	0.03260772194	0.03025565261	0.03206412826	0.03276732354	0.0392726267	0.03227289127	0.04443764544	0.04213137371	0.03441731047	0.03500785359	0.04455776547	0.03750416688	0.03429778189	0.03494987808	0.03663668736	0.03333272015	0.03608069891	0.03580850995	0.0371618992	0.03581583349	0.03073722582	0.9537037037
E	1.22131147541	0.03387161021	0.03743766852	0.03257528065	0.04423002143	0.03355594182	0.0359751395	0.03684554884	0.03191888338	0.03403665486	0.03597462579	0.03420532326	0.0331629059	0.03085428763	0.03863949775	0.03002444394	0.03102890089	0.03667663298	0.03599165041	0.03937536459	0.03569204841	0.03723207345	0.03289771207	0.02465942241
F	0.02216345488	0.03175696463	0.03155614383	0.03723054739	0.03173716943	0.03092831568	0.03318987261	0.03626429121	0.03696904064	0.0346154198	0.03351569089	0.03738237032	0.04564970473	0.03892553337	0.03606622618	0.04705646958	0.03944996533	0.0335397152	0.03460681613	0.03380077534	0.03521217653	0.03616661507	0.03410876262	0.88356164384
G	1.00689655172	0.03602558579	0.03261707458	0.03240998	0.04432544995	0.03315413919	0.0374664003	0.03437317595	0.03443649167	0.03314828528	0.03650936676	0.03440585144	0.03377935897	0.03721795655	0.03890721312	0.03876258608	0.03528526707	0.03410193269	0.03441600024	0.03586172524	0.03426333823	0.03412465016	0.03758860447	0.02367131585
H	0.02202849733	0.03449696414	0.03705879904	0.03092071169	0.03175529375	0.03630396835	0.03710241605	0.03611052022	0.03780747321	0.03186417841	0.03745312985	0.03376091299	0.05005867561	0.03654287216	0.03452713243	0.03682011076	0.03384444008	0.0324796215	0.03674564065	0.03310127151	0.03160366682	0.03301756778	0.03064859632	1.16666666667
I	1.13333333333	0.0341478566	0.0344317732	0.03343493421	0.04699613077	0.03674184989	0.04218746379	0.0332935605	0.04368952996	0.03507429314	0.03900198876	0.03684269547	0.03476428883	0.03382929104	0.02975724714	0.03633274067	0.03411074532	0.03457251779	0.03148964322	0.03366835602	0.03996662296	0.03147381979	0.0311345822	0.02344748031
J	0.0223752556	0.03766778128	0.03882269908	0.03293877856	0.03093186966	0.03850902771	0.03442397708	0.03743410977	0.03586698561	0.0361255331	0.03990650688	0.03711051244	0.05117439026	0.03864572113	0.03698874176	0.03429351994	0.03297559949	0.0384252722	0.03565205602	0.03464450494	0.03602111386	0.03560628	0.03378742951	0.86330935252
K	0.94285714286	0.03682000603	0.03311550484	0.03251417421	0.04727525809	0.03773452322	0.03658480267	0.03477868112	0.03731326031	0.03493423518	0.04027429863	0.03990563719	0.03534234434	0.03672295451	0.03687915779	0.03841850578	0.04038410064	0.03364176698	0.03484432346	0.03822567843	0.03891497131	0.036271112	0.03244906946	0.02366129393
L	0.02103708736	0.03622765708	0.03743370918	0.03519294561	0.03213192379	0.03693778552	0.03421284779	0.03835375283	0.04117526024	0.03927791364	0.03691609682	0.03916628706	0.05036932077	0.03535528272	0.032963099	0.03674556887	0.0372427296	0.03219526521	0.03360447929	0.03057837465	0.03584346308	0.03384631863	0.03528950776	0.80575539568
M	0.81250	0.0351399858	0.03456352472	0.03157293096	0.0467342979	0.03581434506	0.03558752694	0.03419774348	0.03292339284	0.04897725309	0.03460378195	0.03431156019	0.03428072461	0.03326397635	0.03347391328	0.0356926248	0.03871179697	0.03451032018	0.03324261275	0.03248127947	0.03219219782	0.03422773017	0.03692140306	0.02490017643
N	0.02168865242	0.04355241575	0.03551877076	0.03218078515	0.03215851434	0.03325714339	0.03218665645	0.03384922662	0.03092231823	0.03437725882	0.03575018535	0.03570629211	0.04624303844	0.03276544155	0.03292192445	0.04005781065	0.03626743356	0.03756758134	0.03505680951	0.03323855048	0.03599271984	0.03453751675	0.03663922487	0.86567164179
O	0.87654320988	0.03423854438	0.0359017702	0.03215201159	0.04354725375	0.03889905338	0.03300853927	0.03058606946	0.03475021972	0.03302321683	0.0376974583	0.03241609192	0.03309154296	0.03675262619	0.03734249822	0.04038279673	0.03881481341	0.05744822661	0.03530406801	0.03598185642	0.0350852943	0.03257202924	0.03498001691	0.02339377283
P	0.02179365909	0.03534091343	0.0326526713	0.04240117047	0.04439843244	0.03898709986	0.03842831043	0.03741111291	0.03620558657	0.04465432312	0.03403885347	0.04215559072	0.0442663309	0.03346028163	0.03735241877	0.04495098697	0.03850794241	0.03437375008	0.03877336894	0.0365248227	0.0384448745	0.03532823495	0.03623965824	0.86567164179
Plate information
Plate	Repeat	Barcode	Measured height	Chamber temperature at start	Chamber temperature at end	Humidity at start	Humidity at end	Ambient temperature at start	Ambient temperature at end	Group	Label	ScanX	ScanY	Measinfo	Kinetics	Measurement date
1	1	=""	14.85	25.26	25.29	45.5	45.8	24.48	24.7	1	Lilly FRET(1)	0	0	De=1st Ex=Top Em=Top Wdw=1 (14)	0	04-09-22 11:48:04
Background information
Plate	Label	Result	Signal	Flashes/Time	Meastime	MeasInfo
1	Lilly FRET	0	144	20	00:00:00.000	De=1st Ex=Top Em=Top Wdw=1 (14)
1	Lilly FRET	0	79	5	00:00:00.000	De=2nd Ex=Top Em=Top Wdw=1 (142)
Results for Lilly FRET(1) - channel 1 window 1 (Counts)
	01	02	03	04	05	06	07	08	09	10	11	12	13	14	15	16	17	18	19	20	21	22	23	24
A	129	7810	8026	7764	8713	8200	8203	8677	7911	8291	9997	7607	8876	6738	8502	6818	7334	8147	7755	7172	7584	7301	8194	4789
B	4324	6847	7418	7342	6540	8114	7206	6976	7283	8025	7894	6515	9914	7476	7993	6824	8076	8106	7054	7846	8045	8595	7403	124
C	138	6739	6910	6727	9191	7241	7718	7379	7154	7498	7496	6949	7230	7468	8346	7763	7797	13502	8047	7083	6409	6777	8352	4971
D	4268	6785	6552	6328	6992	6563	8520	6530	9586	9070	7471	7667	9463	8213	7487	7611	7809	7248	7438	7750	7639	7709	6442	103
E	149	7398	8206	7089	9782	7336	7930	8053	7064	7514	7758	7491	7297	6669	8518	6424	6824	7998	7897	8505	7624	8046	7129	5224
F	4643	6916	6890	8159	6537	6634	7303	7971	7954	7567	7272	8223	9686	8557	7975	10348	8535	7351	7301	6949	7639	7593	7186	129
G	146	7609	6770	6999	9536	6858	7708	7420	7443	7028	7739	7451	7273	7741	8092	8404	7270	7312	6933	7627	7280	7206	7774	4971
H	4604	7369	8010	6623	6585	7799	7987	7639	8137	6811	7841	7301	10451	7855	7459	7965	7231	6961	7837	6628	6702	6828	6332	133
I	153	7366	7219	7163	10142	7754	9103	7199	9108	7608	8374	7885	7409	7253	6465	7847	7367	7119	6759	7095	8382	6451	6550	4919
J	4760	7998	8306	7046	6323	8109	7391	7968	7617	7793	8588	7838	10896	8288	8056	7155	6895	8191	7100	7216	7568	7500	7076	120
K	132	7936	7130	7048	10189	8055	7922	7315	8070	7551	8698	8441	7656	7929	7994	8241	8449	7177	7168	8091	8206	7598	6779	4975
L	4459	7639	7948	7575	6623	7843	7330	8061	8805	8416	7925	8426	10522	7562	7090	7737	7913	6797	6866	6421	7472	6952	7385	112
M	117	7773	7644	6905	10333	7785	7861	7526	7279	10770	7651	7457	7577	7290	7445	7827	8484	7340	7182	7027	6874	7377	7805	5363
N	4745	9346	7656	7012	7086	7115	6892	7423	6703	7562	7860	7817	10130	7189	7146	8703	7718	8109	7581	7037	7673	7373	7873	116
O	142	7271	7646	6924	9358	8313	7070	6546	7473	7092	7837	6895	7062	7830	7910	8583	8215	12067	7263	7425	7361	6817	7282	4886
P	4631	7410	6836	8955	9392	8160	8140	7860	7672	9319	7282	8870	9422	7055	7865	9373	8075	7133	8130	7519	7986	7285	7499	116
Plate information
Plate	Repeat	Barcode	Measured height	Chamber temperature at start	Chamber temperature at end	Humidity at start	Humidity at end	Ambient temperature at start	Ambient temperature at end	Group	Label	ScanX	ScanY	Measinfo	Kinetics	Measurement date
1	1	=""	14.85	25.26	25.29	45.5	45.8	24.48	24.7	1	Lilly FRET(1)	0	0	De=2nd Ex=Top Em=Top Wdw=1 (142)	0	04-09-22 11:48:04
Background information
Plate	Label	Result	Signal	Flashes/Time	Meastime	MeasInfo
1	Lilly FRET	0	144	20	00:00:00.000	De=1st Ex=Top Em=Top Wdw=1 (14)
1	Lilly FRET	0	79	5	00:00:00.000	De=2nd Ex=Top Em=Top Wdw=1 (142)
Results for Lilly FRET(1) - channel 2 window 1 (Counts)
	01	02	03	04	05	06	07	08	09	10	11	12	13	14	15	16	17	18	19	20	21	22	23	24
A	126	209564	212777	208643	205419	208953	214660	211220	203256	215905	208402	212019	208176	204611	211023	215953	197679	214970	204087	205727	195296	212121	202667	204291
B	207476	211757	216777	215530	206858	214644	207137	215263	216289	211788	216185	217105	215600	207980	214758	206569	216823	215664	214398	214440	213118	212584	208195	118
C	153	218993	213092	222362	217991	218793	216667	217050	219432	218657	206027	209547	218090	212931	207484	219291	212378	207563	217898	204004	200045	211969	214025	206173
D	204279	216396	200934	209151	218063	200291	216945	202337	215718	215279	217071	219008	212376	218989	218294	217769	213147	217444	206149	216429	205560	215240	209583	108
E	122	218413	219191	217619	221162	218620	220430	218561	221311	220762	215652	219001	220035	216145	220448	213959	219924	218068	219412	215998	213605	216104	216702	211846
F	209489	217779	218341	219148	205973	214496	220037	219803	215153	218602	216973	219970	212181	219830	221121	219906	216350	219173	210970	205587	216942	209945	210679	146
G	145	211211	207560	215952	215136	206852	205731	215866	216137	212017	211973	216562	215309	207991	207982	216807	206035	214416	201447	212678	212472	211167	206818	210001
H	209002	213613	216143	214193	207367	214825	215269	211545	215222	213751	209355	216256	208775	214953	216033	216322	213654	214319	213277	200234	212064	206799	206600	114
I	135	215709	209661	214237	215805	211040	215775	216228	208471	216911	214707	214018	213121	214400	217258	215976	215973	205915	214642	210732	209725	204964	210377	209788
J	212735	212330	213947	213912	204417	210574	214705	212854	212368	215720	215203	211207	212919	214461	217796	208640	209094	213167	199147	208287	210099	210637	209427	139
K	140	215535	215307	216767	215525	213465	216538	210330	216277	216149	215969	211524	216624	215914	216762	214506	209216	213336	205715	211664	210870	209478	208912	210259
L	211959	210861	212322	215242	206119	212330	214247	210175	213842	214268	214676	215134	208897	213886	215089	210556	212471	211118	204318	209985	208462	205399	209269	139
M	144	221201	221158	218700	221101	217371	220892	220073	221089	219898	221103	217332	221028	219156	222412	219289	219158	212690	216048	216340	213530	215527	211395	215380
N	218778	214592	215548	217894	220346	213939	214126	219296	216769	219971	219859	218925	219060	219408	217059	217261	212808	215851	216249	211712	213182	213478	214879	134
O	162	212363	212970	215352	214893	213707	214187	214019	215049	214758	207892	212703	213408	213046	211823	212541	211646	210050	205727	206354	209803	209290	208176	208859
P	212493	209672	209355	211197	211539	209300	211823	210098	211901	208692	213932	210411	212848	210847	210562	208516	209697	207513	209680	205860	207726	206209	206928	134
Basic assay information
Assay ID:				18622
Assay Started:				04-09-22 11:43:15
Assay Finished:				04-09-22 11:48:11
Assay Exported:				04-09-22 11:48:12
Protocol ID:				100202
Protocol Name:				Lilly FRET_384
Serial#:				="1040204"
Protocol information
Protocol:
Protocol name				Lilly FRET_384
Number of assay repeats				1
Start assay repeat each				N/A
Number of plate repeats				1
Start plate repeat each				N/A
Is label meas. height used				Yes
Height of measurement				Defined in label
Is gripper height used				No
Mode of measurement				By Columns bi-directional
Rotated plate				No
Soft move				No
Protocol notes
Plate type:
Name of the plate type				384 OptiPlate
Number of rows				16
Number of columns				24
Number of the wells in the plate				384
Height of the plate				14.35 mm
Coordinates of corners:
384 OptiPlate + Lilly FRET
12.1 mm x------------------------------------------------------- x 115.6 mm
9 mm 9 mm
12.1 mm x------------------------------------------------------- x 115.6 mm
76.5 mm 76.5 mm
Platemap:
Plate				1
Group				1
	01	02	03	04	05	06	07	08	09	10	11	12	13	14	15	16	17	18	19	20	21	22	23	24
A	-	-	-	-	-	-	-	-	-	-	-	-	-	-	-	-	-	-	-	-	-	-	-	-
B	-	-	-	-	-	-	-	-	-	-	-	-	-	-	-	-	-	-	-	-	-	-	-	-
C	-	-	-	-	-	-	-	-	-	-	-	-	-	-	-	-	-	-	-	-	-	-	-	-
D	-	-	-	-	-	-	-	-	-	-	-	-	-	-	-	-	-	-	-	-	-	-	-	-
E	-	-	-	-	-	-	-	-	-	-	-	-	-	-	-	-	-	-	-	-	-	-	-	-
F	-	-	-	-	-	-	-	-	-	-	-	-	-	-	-	-	-	-	-	-	-	-	-	-
G	-	-	-	-	-	-	-	-	-	-	-	-	-	-	-	-	-	-	-	-	-	-	-	-
H	-	-	-	-	-	-	-	-	-	-	-	-	-	-	-	-	-	-	-	-	-	-	-	-
I	-	-	-	-	-	-	-	-	-	-	-	-	-	-	-	-	-	-	-	-	-	-	-	-
J	-	-	-	-	-	-	-	-	-	-	-	-	-	-	-	-	-	-	-	-	-	-	-	-
K	-	-	-	-	-	-	-	-	-	-	-	-	-	-	-	-	-	-	-	-	-	-	-	-
L	-	-	-	-	-	-	-	-	-	-	-	-	-	-	-	-	-	-	-	-	-	-	-	-
M	-	-	-	-	-	-	-	-	-	-	-	-	-	-	-	-	-	-	-	-	-	-	-	-
N	-	-	-	-	-	-	-	-	-	-	-	-	-	-	-	-	-	-	-	-	-	-	-	-
O	-	-	-	-	-	-	-	-	-	-	-	-	-	-	-	-	-	-	-	-	-	-	-	-
P	-	-	-	-	-	-	-	-	-	-	-	-	-	-	-	-	-	-	-	-	-	-	-	-
- - Undefined
Calculations:
Plate				1
Formula index				Calc 1
Formula name				Label ratio
Formula				Label ratio where X = Lilly FRET(1) channel 1 window 1 Y = Lilly FRET(1) channel 2 window 1
Auto export parameters:
Export format				Plate2
Include basic assay information				Yes
Place assay information at				End of file
Include basic plate information				Yes
Place plate information at				Beginning of plate
Include protocol information				Yes
Protocol info level				Large
Include error and warning information				Yes
Include background information				Yes
Add plate number to the file name				Yes
Each plate to separate file				No
Field separator to use				System
File name format				<DefaultDataFolder>\<Date>\<ProtocolName>_<AssayID>.csv
Operations:
Plate 1
Group 1
Measurement
Label				Lilly FRET(1)
Labels:
Lilly FRET				6000025
Light source				Laser
Top mirror				LANCE/DELFIA Bias
Bottom mirror				N/A
Exc. filter				N/A
Using of excitation filter				Top
Ems. filter				APC 665
Using of emission filter				Top
2nd ems. filter				Europium 615
Using of 2nd emission filter				Top
Measurement height				7.3 mm
Cycle				16600
Delay				30
Number of flashes				20
Number of flashes for 2nd detector				5
Number of sequence windows				1
Total time of windows				500
Excitation light				100%
Reference excitation light				100%
Reference AD gain				4
Reference signal				323509
Last edited				13-06-14 09:17:06
Last edited by				EnVision
Factory preset				No
Filters:
APC 665				205
Filter type				Emission
Description				M665 CWL=665nm BW=7 5nm Tmin=75%
Used with				Luminescence DELFIA - Time-resolved Fluorescence Fluorescence Intensity LANCE - Time-resolved Fluorescence
Last edited				26-02-19 14:51:38
Last edited by				Installation
Factory preset				Yes
Europium 615				203
Filter type				Emission
Description				M615 CWL=615nm BW=8 5nm Tmin=80%
Used with				Luminescence DELFIA - Time-resolved Fluorescence Fluorescence Intensity LANCE - Time-resolved FluorescenceLuminescence Absorbance DELFIA - Time-resolved Fluorescence Fluorescence Intensity LANCE - Time-resolved Fluorescence
Last edited				26-02-19 14:51:38
Last edited by				Installation
Factory preset				Yes
Mirror modules:
LANCE/DELFIA Bias				445
Used by				Top
Dual				No
Bias				Yes
Description				D400
Used with				Luminescence DELFIA - Time-resolved Fluorescence Fluorescence Intensity LANCE - Time-resolved Fluorescence
Last edited				26-02-19 14:51:38
Last edited by				Installation
Factory preset				Yes
Instrument:
Serial number				1040204
Nickname				EnVision
Normalization:
Notifications for plate 1 repeat 1:
WARNING: Plate height defined in the plate editor does not match the actual plate height. Measured height is 14.85 mm. Plate editor height is 14.35 mm. The results may be affected.
Exported with EnVision Workstation version 1.14.3049.528
