## Supplementary material for "Genome-wide arrayed CRISPR activation screen for prion protein modulators": Plate_XVI_A.csv

Plate information
Plate	Repeat	Barcode	Measured height	Chamber temperature at start	Chamber temperature at end	Humidity at start	Humidity at end	Ambient temperature at start	Ambient temperature at end	Formula	Measurement date
1	1		N/A	N/A	N/A	N/A	N/A	N/A	N/A	Calc 1: Label ratio = X / Y where X = Lilly FRET(1) channel 1 window 1 Y = Lilly FRET(1) channel 2 window 1	12/09/2022 18:57
Background information
Plate	Label	Result	Signal	Flashes/Time	Meastime	MeasInfo
1	Lilly FRET	0	115	20	00:00.0	De=1st Ex=Top Em=Top Wdw=1 (14)
1	Lilly FRET	0	80	5	00:00.0	De=2nd Ex=Top Em=Top Wdw=1 (142)
Calculated results: Calc 1: Label ratio = X / Y where X = Lilly FRET(1) channel 1 window 1 Y = Lilly FRET(1) channel 2 window 1
	1	2	3	4	5	6	7	8	9	10	11	12	13	14	15	16	17	18	19	20	21	22	23	24
A	0.842424242	0.053276972	0.052009976	0.050134718	0.048883719	0.049627952	0.045696022	0.048881802	0.049837486	0.049724796	0.051062426	0.051001097	0.048805135	0.048729331	0.051327574	0.051146706	0.0515215	0.053015692	0.051384591	0.0487075	0.052192137	0.0493191	0.052164586	0.023605941
B	0.022851296	0.036746208	0.042184169	0.040871948	0.044256755	0.038919188	0.043735001	0.049294466	0.057984754	0.040226264	0.038376868	0.039659422	0.040930849	0.037501062	0.03828587	0.047651274	0.044817193	0.044105023	0.04753235	0.047709497	0.048178817	0.048391552	0.052723793	0.878571429
C	0.745945946	0.050906202	0.042137585	0.042802753	0.04345114	0.038948839	0.041966971	0.042696598	0.04076516	0.03353611	0.04539695	0.03378048	0.038964727	0.037766376	0.041578771	0.037712186	0.040847663	0.034113165	0.047178061	0.046521308	0.045587137	0.046937274	0.03748939	0.024890736
D	0.02154316	0.039041503	0.040815844	0.041264941	0.043770687	0.036835656	0.034067801	0.042822508	0.040818967	0.041833797	0.038403054	0.035967993	0.038449559	0.038591769	0.043073121	0.040658901	0.036651486	0.038883844	0.045351615	0.044044064	0.045912186	0.046341944	0.050098222	1.100840336
E	0.671794872	0.051858939	0.038588207	0.049030871	0.040384004	0.03441079	0.036042994	0.04184541	0.037673502	0.041346172	0.039106042	0.041923175	0.044280838	0.038625544	0.039706017	0.03808562	0.042113997	0.043236297	0.047651357	0.047021526	0.045455205	0.044327019	0.037838942	0.024745869
F	0.023347749	0.038220056	0.043717565	0.043740391	0.043560757	0.045598345	0.065139007	0.041124615	0.047829819	0.040824146	0.03860543	0.037872485	0.036867056	0.035659354	0.040178777	0.035131047	0.042437612	0.043084575	0.046408209	0.044657701	0.0458254	0.041168445	0.050456842	0.875862069
G	1.119760479	0.044435664	0.039307416	0.036856586	0.041031512	0.055227592	0.034073407	0.041081853	0.039008196	0.039210871	0.033671498	0.039725509	0.044642008	0.039256586	0.041075415	0.040039191	0.039126642	0.04393409	0.044962685	0.046914775	0.045052758	0.044541944	0.036396685	0.025319914
H	0.022849828	0.037246735	0.04470475	0.045624319	0.045219784	0.04491862	0.044603955	0.045133538	0.046877312	0.045608269	0.043770695	0.043868974	0.044521821	0.044723625	0.04527946	0.045703941	0.045443879	0.04567539	0.046035353	0.044707293	0.045043655	0.045404943	0.046211228	0.783216783
I	0.962264151	0.048581311	0.043779601	0.046491337	0.045728287	0.045138401	0.046605895	0.044572775	0.047212118	0.044959773	0.045192535	0.044595849	0.0454276	0.044064218	0.047446725	0.045709436	0.046029124	0.045793723	0.045471072	0.046747738	0.046387503	0.044798374	0.038141981	0.024753861
J	0.023028948	0.037628761	0.045889906	0.046186478	0.045706477	0.044820423	0.040910742	0.0359465	0.041890065	0.056405058	0.033517908	0.039548157	0.038806451	0.038596912	0.036577704	0.041515918	0.045921197	0.041282415	0.041914803	0.039134949	0.041478942	0.042037579	0.049683425	0.891472868
K	0.869318182	0.048650675	0.046527047	0.045756072	0.045078458	0.044644676	0.043353812	0.043007567	0.045657468	0.042798712	0.064105704	0.040968641	0.047213205	0.039554618	0.041079132	0.039663406	0.03845547	0.036055497	0.040376078	0.035596739	0.042038079	0.040350653	0.036246016	0.024562566
L	0.022623828	0.037810334	0.045697906	0.044908813	0.045147386	0.045042085	0.038016983	0.049045235	0.038031434	0.033375163	0.034085208	0.039801892	0.037243904	0.040373628	0.03741713	0.040071288	0.041867878	0.036813094	0.038064868	0.036738552	0.04006375	0.040283482	0.049176658	1.064285714
M	0.882352941	0.049080687	0.042559565	0.044017991	0.044349667	0.044074999	0.038751371	0.038678549	0.04120925	0.036783568	0.032337402	0.042007594	0.038242302	0.040105053	0.037197889	0.036098717	0.037874397	0.03729986	0.040058011	0.037939787	0.034691874	0.034887114	0.035075346	0.025307011
N	0.022665084	0.036510573	0.045597287	0.045441568	0.044630385	0.04426025	0.03974005	0.042282632	0.042206927	0.036596184	0.037960975	0.040700611	0.040332615	0.033182518	0.044254265	0.033133821	0.038388092	0.037703177	0.037896395	0.034048277	0.038212619	0.031694036	0.047045363	0.99270073
O	0.875	0.051545144	0.04579781	0.047034926	0.046335096	0.047288895	0.03971475	0.040907743	0.040970743	0.037880672	0.041298032	0.047581966	0.055996643	0.040933836	0.037937368	0.038039111	0.039653596	0.038359235	0.038048045	0.046126605	0.042338826	0.037333782	0.03862821	0.025170217
P	0.022918858	0.05375591	0.052018601	0.051916993	0.050859119	0.051881387	0.050004985	0.051447344	0.050642594	0.050808236	0.049274509	0.05031929	0.049245789	0.050655009	0.050274698	0.049812893	0.049751693	0.049916124	0.049032401	0.050136293	0.050185667	0.050086764	0.050940354	0.9921875
Plate information
Plate	Repeat	Barcode	Measured height	Chamber temperature at start	Chamber temperature at end	Humidity at start	Humidity at end	Ambient temperature at start	Ambient temperature at end	Group	Label	ScanX	ScanY	Measinfo	Kinetics	Measurement date
1	1		14.72	25.75	25.58	41.8	42.3	24.09	24.21	1	Lilly FRET(1)	0	0	De=1st Ex=Top Em=Top Wdw=1 (14)	0	12/09/2022 18:57
Background information
Plate	Label	Result	Signal	Flashes/Time	Meastime	MeasInfo
1	Lilly FRET	0	115	20	00:00.0	De=1st Ex=Top Em=Top Wdw=1 (14)
1	Lilly FRET	0	80	5	00:00.0	De=2nd Ex=Top Em=Top Wdw=1 (142)
Results for Lilly FRET(1) - channel 1 window 1 (Counts)
	1	2	3	4	5	6	7	8	9	10	11	12	13	14	15	16	17	18	19	20	21	22	23	24
A	139	10814	10886	10234	9540	9971	9479	9779	9660	10308	9908	10510	9756	9572	10379	10397	10157	11078	10228	9359	10858	9887	10359	4743
B	4824	7581	9004	8248	9521	8285	9021	10344	12110	8427	8019	8142	8585	7507	7846	9928	9576	9402	9973	10022	10275	10160	0	123
C	138	10957	9071	9185	8986	8334	8973	9141	8650	6665	9566	6633	8232	7773	8909	8149	8566	7333	10143	9947	9033	9822	0	5080
D	4402	8469	8637	8928	9495	7425	7338	8955	8834	8792	8107	7610	8024	8001	9342	8444	7774	8393	9493	9040	9777	9870	0	131
E	131	11329	8237	10584	8897	7271	7934	9179	8186	8751	8441	8921	9521	8243	8698	7957	9238	9455	10394	10234	9392	9496	0	5229
F	4902	8358	9595	9047	9298	10075	14290	8943	10363	8843	8183	8148	7800	7558	8711	7710	9234	9269	9914	9079	9964	8690	0	127
G	187	9222	8461	8011	8888	11928	7190	8740	8143	8302	6814	8394	9385	7942	8574	8500	8073	9412	9507	9989	9577	9411	0	5283
H	4962	8039	9751	9931	9631	9273	9234	9695	10139	9602	9293	9285	9104	9448	9698	9846	9683	9824	9886	8871	9637	9237	0	112
I	153	10506	9216	10071	9985	9644	10118	9347	10033	9500	9565	9131	9579	9266	10253	9749	9726	9586	9755	9918	9847	9434	0	5129
J	5007	8095	10143	9973	9533	9558	0	0	0	0	0	0	0	0	0	0	0	0	0	0	0	0	0	115
K	153	10512	10175	9974	9845	9642	0	0	0	0	0	0	0	0	0	0	0	0	0	0	0	0	0	5114
L	4896	8122	10012	9542	9888	9595	0	0	0	0	0	0	0	0	0	0	0	0	0	0	0	0	0	149
M	150	10659	9235	9542	9681	9438	0	0	0	0	0	0	0	0	0	0	0	0	0	0	0	0	0	5257
N	4887	8001	9830	9868	9617	9366	0	0	0	0	0	0	0	0	0	0	0	0	0	0	0	0	0	136
O	154	11077	9970	10142	9974	10115	0	0	0	0	0	0	0	0	0	0	0	0	0	0	0	0	0	5157
P	4902	11359	11041	10963	10792	10956	10532	10790	10659	10583	10378	10496	10421	10417	10551	10303	10469	10236	10183	10208	10393	10160	10363	127
Plate information
Plate	Repeat	Barcode	Measured height	Chamber temperature at start	Chamber temperature at end	Humidity at start	Humidity at end	Ambient temperature at start	Ambient temperature at end	Group	Label	ScanX	ScanY	Measinfo	Kinetics	Measurement date
1	1		14.72	25.75	25.58	41.8	42.3	24.09	24.21	1	Lilly FRET(1)	0	0	De=2nd Ex=Top Em=Top Wdw=1 (142)	0	12/09/2022 18:57
Background information
Plate	Label	Result	Signal	Flashes/Time	Meastime	MeasInfo
1	Lilly FRET	0	115	20	00:00.0	De=1st Ex=Top Em=Top Wdw=1 (14)
1	Lilly FRET	0	80	5	00:00.0	De=2nd Ex=Top Em=Top Wdw=1 (142)
Results for Lilly FRET(1) - channel 2 window 1 (Counts)
	1	2	3	4	5	6	7	8	9	10	11	12	13	14	15	16	17	18	19	20	21	22	23	24
A	165	202977	209306	204130	195157	200915	207436	200054	193830	207301	194037	206074	199897	196432	202211	203278	197141	208957	199048	192147	208039	200470	198583	200924
B	211104	206307	213445	201801	215131	212877	206265	209841	208848	209490	208954	205298	209744	200181	204932	208347	213668	213173	209815	210063	213268	209954	0	140
C	185	215239	215271	214589	206807	213973	213811	214092	212191	198741	210719	196356	211268	205818	214268	216084	209706	214961	214994	213816	198148	209258	0	204092
D	204334	216923	211609	216358	216926	201571	215394	209119	216419	210165	211103	211577	208689	207324	216887	207679	212106	215848	209320	205249	212950	212982	0	119
E	195	218458	213459	215864	220310	211300	220126	219355	217288	211652	215849	212794	215014	213408	219060	208924	219357	218682	218126	217645	206621	214226	0	211308
F	209956	218681	219477	206834	213449	220951	219377	217461	216664	216612	211965	215143	211571	211950	216806	219464	217590	215135	213626	203302	217434	211084	0	145
G	167	207536	215252	217356	216614	215979	211015	212746	208751	211727	202367	211300	210228	202310	208738	212292	206330	214230	211442	212918	212573	211284	0	208650
H	217157	215831	218120	217669	212982	206440	207022	214807	216288	210532	212311	211653	204484	211253	214181	215430	213076	215083	214748	198424	213948	203436	0	143
I	159	216256	210509	216621	218355	213654	217097	209702	212509	211300	211650	204750	210863	210284	216095	213282	211301	209330	214532	212160	212277	210588	0	207200
J	217422	215128	221029	215929	208570	213251	0	0	0	0	0	0	0	0	0	0	0	0	0	0	0	0	0	129
K	176	216071	218690	217982	218397	215972	0	0	0	0	0	0	0	0	0	0	0	0	0	0	0	0	0	208203
L	216409	214809	219091	212475	219016	213023	0	0	0	0	0	0	0	0	0	0	0	0	0	0	0	0	0	140
M	170	217173	216990	216775	218288	214135	0	0	0	0	0	0	0	0	0	0	0	0	0	0	0	0	0	207729
N	215618	219142	215583	217158	215481	211612	0	0	0	0	0	0	0	0	0	0	0	0	0	0	0	0	0	137
O	176	214899	217696	215627	215258	213898	0	0	0	0	0	0	0	0	0	0	0	0	0	0	0	0	0	204885
P	213885	211307	212251	211164	212194	211174	210619	209729	210475	208293	210616	208588	211612	205646	209867	206834	210425	205064	207679	203605	207091	202848	203434	128
Basic assay information
Assay ID:				18634
Assay Started:				12/09/2022 18:52
Assay Finished:				12/09/2022 18:57
Assay Exported:				12/09/2022 18:57
Protocol ID:				100202
Protocol Name:				Lilly FRET_384
Serial#:				1040204
Protocol information
Protocol:
Protocol name				Lilly FRET_384
Number of assay repeats				1
Start assay repeat each				N/A
Number of plate repeats				1
Start plate repeat each				N/A
Is label meas. height used				Yes
Height of measurement				Defined in label
Is gripper height used				No
Mode of measurement				By Columns bi-directional
Rotated plate				No
Soft move				No
Protocol notes
Plate type:
Name of the plate type				384 OptiPlate
Number of rows				16
Number of columns				24
Number of the wells in the plate				384
Height of the plate				14.35 mm
Coordinates of corners:
384 OptiPlate + Lilly FRET
12.1 mm x------------------------------------------------------- x 115.6 mm
9 mm 9 mm
12.1 mm x------------------------------------------------------- x 115.6 mm
76.5 mm 76.5 mm
Platemap:
Plate				1
Group				1
	1	2	3	4	5	6	7	8	9	10	11	12	13	14	15	16	17	18	19	20	21	22	23	24
A	-	-	-	-	-	-	-	-	-	-	-	-	-	-	-	-	-	-	-	-	-	-	-	-
B	-	-	-	-	-	-	-	-	-	-	-	-	-	-	-	-	-	-	-	-	-	-	-	-
C	-	-	-	-	-	-	-	-	-	-	-	-	-	-	-	-	-	-	-	-	-	-	-	-
D	-	-	-	-	-	-	-	-	-	-	-	-	-	-	-	-	-	-	-	-	-	-	-	-
E	-	-	-	-	-	-	-	-	-	-	-	-	-	-	-	-	-	-	-	-	-	-	-	-
F	-	-	-	-	-	-	-	-	-	-	-	-	-	-	-	-	-	-	-	-	-	-	-	-
G	-	-	-	-	-	-	-	-	-	-	-	-	-	-	-	-	-	-	-	-	-	-	-	-
H	-	-	-	-	-	-	-	-	-	-	-	-	-	-	-	-	-	-	-	-	-	-	-	-
I	-	-	-	-	-	-	-	-	-	-	-	-	-	-	-	-	-	-	-	-	-	-	-	-
J	-	-	-	-	-	-	-	-	-	-	-	-	-	-	-	-	-	-	-	-	-	-	-	-
K	-	-	-	-	-	-	-	-	-	-	-	-	-	-	-	-	-	-	-	-	-	-	-	-
L	-	-	-	-	-	-	-	-	-	-	-	-	-	-	-	-	-	-	-	-	-	-	-	-
M	-	-	-	-	-	-	-	-	-	-	-	-	-	-	-	-	-	-	-	-	-	-	-	-
N	-	-	-	-	-	-	-	-	-	-	-	-	-	-	-	-	-	-	-	-	-	-	-	-
O	-	-	-	-	-	-	-	-	-	-	-	-	-	-	-	-	-	-	-	-	-	-	-	-
P	-	-	-	-	-	-	-	-	-	-	-	-	-	-	-	-	-	-	-	-	-	-	-	-
- - Undefined
Calculations:
Plate				1
Formula index				Calc 1
Formula name				Label ratio
Formula				Label ratio where X = Lilly FRET(1) channel 1 window 1 Y = Lilly FRET(1) channel 2 window 1
Auto export parameters:
Export format				Plate2
Include basic assay information				Yes
Place assay information at				End of file
Include basic plate information				Yes
Place plate information at				Beginning of plate
Include protocol information				Yes
Protocol info level				Large
Include error and warning information				Yes
Include background information				Yes
Add plate number to the file name				Yes
Each plate to separate file				No
Field separator to use				System
File name format				<DefaultDataFolder>\<Date>\<ProtocolName>_<AssayID>.csv
Operations:
Plate 1
Group 1
Measurement
Label				Lilly FRET(1)
Labels:
Lilly FRET				6000025
Light source				Laser
Top mirror				LANCE/DELFIA Bias
Bottom mirror				N/A
Exc. filter				N/A
Using of excitation filter				Top
Ems. filter				APC 665
Using of emission filter				Top
2nd ems. filter				Europium 615
Using of 2nd emission filter				Top
Measurement height				7.3 mm
Cycle				16600
Delay				30
Number of flashes				20
Number of flashes for 2nd detector				5
Number of sequence windows				1
Total time of windows				500
Excitation light				100%
Reference excitation light				100%
Reference AD gain				4
Reference signal				323509
Last edited				13/06/2014 09:17
Last edited by				EnVision
Factory preset				No
Filters:
APC 665				205
Filter type				Emission
Description				M665 CWL=665nm BW=7 5nm Tmin=75%
Used with				Luminescence DELFIA - Time-resolved Fluorescence Fluorescence Intensity LANCE - Time-resolved Fluorescence
Last edited				26/02/2019 14:51
Last edited by				Installation
Factory preset				Yes
Europium 615				203
Filter type				Emission
Description				M615 CWL=615nm BW=8 5nm Tmin=80%
Used with				Luminescence DELFIA - Time-resolved Fluorescence Fluorescence Intensity LANCE - Time-resolved FluorescenceLuminescence Absorbance DELFIA - Time-resolved Fluorescence Fluorescence Intensity LANCE - Time-resolved Fluorescence
Last edited				26/02/2019 14:51
Last edited by				Installation
Factory preset				Yes
Mirror modules:
LANCE/DELFIA Bias				445
Used by				Top
Dual				No
Bias				Yes
Description				D400
Used with				Luminescence DELFIA - Time-resolved Fluorescence Fluorescence Intensity LANCE - Time-resolved Fluorescence
Last edited				26/02/2019 14:51
Last edited by				Installation
Factory preset				Yes
Instrument:
Serial number				1040204
Nickname				EnVision
Normalization:
Exported with EnVision Workstation version 1.14.3049.528
