## Supplementary material for "Genome-wide arrayed CRISPR activation screen for prion protein modulators": Plate_XVI_B.csv

Plate information
Plate	Repeat	Barcode	Measured height	Chamber temperature at start	Chamber temperature at end	Humidity at start	Humidity at end	Ambient temperature at start	Ambient temperature at end	Formula	Measurement date
1	1		N/A	N/A	N/A	N/A	N/A	N/A	N/A	Calc 1: Label ratio = X / Y where X = Lilly FRET(1) channel 1 window 1 Y = Lilly FRET(1) channel 2 window 1	12/09/2022 18:57
Background information
Plate	Label	Result	Signal	Flashes/Time	Meastime	MeasInfo
1	Lilly FRET	0	115	20	00:00.0	De=1st Ex=Top Em=Top Wdw=1 (14)
1	Lilly FRET	0	80	5	00:00.0	De=2nd Ex=Top Em=Top Wdw=1 (142)
Calculated results: Calc 1: Label ratio = X / Y where X = Lilly FRET(1) channel 1 window 1 Y = Lilly FRET(1) channel 2 window 1
	1	2	3	4	5	6	7	8	9	10	11	12	13	14	15	16	17	18	19	20	21	22	23	24
A	0.842424242	0.053276972	0.052009976	0.050134718	0.048883719	0.049627952	0.045696022	0.048881802	0.049837486	0.049724796	0.051062426	0.051001097	0.048805135	0.048729331	0.051327574	0.051146706	0.0515215	0.053015692	0.051384591	0.0487075	0.052192137	0.0493191	0.052164586	0.023605941
B	0.022851296	0.036746208	0.042184169	0.040871948	0.044256755	0.038919188	0.043735001	0.049294466	0.057984754	0.040226264	0.038376868	0.039659422	0.040930849	0.037501062	0.03828587	0.047651274	0.044817193	0.044105023	0.04753235	0.047709497	0.048178817	0.048391552	0.052723793	0.878571429
C	0.745945946	0.050906202	0.042137585	0.042802753	0.04345114	0.038948839	0.041966971	0.042696598	0.04076516	0.03353611	0.04539695	0.03378048	0.038964727	0.037766376	0.041578771	0.037712186	0.040847663	0.034113165	0.047178061	0.046521308	0.045587137	0.046937274	0.03748939	0.024890736
D	0.02154316	0.039041503	0.040815844	0.041264941	0.043770687	0.036835656	0.034067801	0.042822508	0.040818967	0.041833797	0.038403054	0.035967993	0.038449559	0.038591769	0.043073121	0.040658901	0.036651486	0.038883844	0.045351615	0.044044064	0.045912186	0.046341944	0.050098222	1.100840336
E	0.671794872	0.051858939	0.038588207	0.049030871	0.040384004	0.03441079	0.036042994	0.04184541	0.037673502	0.041346172	0.039106042	0.041923175	0.044280838	0.038625544	0.039706017	0.03808562	0.042113997	0.043236297	0.047651357	0.047021526	0.045455205	0.044327019	0.037838942	0.024745869
F	0.023347749	0.038220056	0.043717565	0.043740391	0.043560757	0.045598345	0.065139007	0.041124615	0.047829819	0.040824146	0.03860543	0.037872485	0.036867056	0.035659354	0.040178777	0.035131047	0.042437612	0.043084575	0.046408209	0.044657701	0.0458254	0.041168445	0.050456842	0.875862069
G	1.119760479	0.044435664	0.039307416	0.036856586	0.041031512	0.055227592	0.034073407	0.041081853	0.039008196	0.039210871	0.033671498	0.039725509	0.044642008	0.039256586	0.041075415	0.040039191	0.039126642	0.04393409	0.044962685	0.046914775	0.045052758	0.044541944	0.036396685	0.025319914
H	0.022849828	0.037246735	0.04470475	0.045624319	0.045219784	0.04491862	0.044603955	0.045133538	0.046877312	0.045608269	0.043770695	0.043868974	0.044521821	0.044723625	0.04527946	0.045703941	0.045443879	0.04567539	0.046035353	0.044707293	0.045043655	0.045404943	0.046211228	0.783216783
I	0.962264151	0.048581311	0.043779601	0.046491337	0.045728287	0.045138401	0.046605895	0.044572775	0.047212118	0.044959773	0.045192535	0.044595849	0.0454276	0.044064218	0.047446725	0.045709436	0.046029124	0.045793723	0.045471072	0.046747738	0.046387503	0.044798374	0.038141981	0.024753861
J	0.023028948	0.037628761	0.045889906	0.046186478	0.045706477	0.044820423	0.040910742	0.0359465	0.041890065	0.056405058	0.033517908	0.039548157	0.038806451	0.038596912	0.036577704	0.041515918	0.045921197	0.041282415	0.041914803	0.039134949	0.041478942	0.042037579	0.049683425	0.891472868
K	0.869318182	0.048650675	0.046527047	0.045756072	0.045078458	0.044644676	0.043353812	0.043007567	0.045657468	0.042798712	0.064105704	0.040968641	0.047213205	0.039554618	0.041079132	0.039663406	0.03845547	0.036055497	0.040376078	0.035596739	0.042038079	0.040350653	0.036246016	0.024562566
L	0.022623828	0.037810334	0.045697906	0.044908813	0.045147386	0.045042085	0.038016983	0.049045235	0.038031434	0.033375163	0.034085208	0.039801892	0.037243904	0.040373628	0.03741713	0.040071288	0.041867878	0.036813094	0.038064868	0.036738552	0.04006375	0.040283482	0.049176658	1.064285714
M	0.882352941	0.049080687	0.042559565	0.044017991	0.044349667	0.044074999	0.038751371	0.038678549	0.04120925	0.036783568	0.032337402	0.042007594	0.038242302	0.040105053	0.037197889	0.036098717	0.037874397	0.03729986	0.040058011	0.037939787	0.034691874	0.034887114	0.035075346	0.025307011
N	0.022665084	0.036510573	0.045597287	0.045441568	0.044630385	0.04426025	0.03974005	0.042282632	0.042206927	0.036596184	0.037960975	0.040700611	0.040332615	0.033182518	0.044254265	0.033133821	0.038388092	0.037703177	0.037896395	0.034048277	0.038212619	0.031694036	0.047045363	0.99270073
O	0.875	0.051545144	0.04579781	0.047034926	0.046335096	0.047288895	0.03971475	0.040907743	0.040970743	0.037880672	0.041298032	0.047581966	0.055996643	0.040933836	0.037937368	0.038039111	0.039653596	0.038359235	0.038048045	0.046126605	0.042338826	0.037333782	0.03862821	0.025170217
P	0.022918858	0.05375591	0.052018601	0.051916993	0.050859119	0.051881387	0.050004985	0.051447344	0.050642594	0.050808236	0.049274509	0.05031929	0.049245789	0.050655009	0.050274698	0.049812893	0.049751693	0.049916124	0.049032401	0.050136293	0.050185667	0.050086764	0.050940354	0.9921875
Plate information
Plate	Repeat	Barcode	Measured height	Chamber temperature at start	Chamber temperature at end	Humidity at start	Humidity at end	Ambient temperature at start	Ambient temperature at end	Group	Label	ScanX	ScanY	Measinfo	Kinetics	Measurement date
1	1		14.72	25.75	25.58	41.8	42.3	24.09	24.21	1	Lilly FRET(1)	0	0	De=1st Ex=Top Em=Top Wdw=1 (14)	0	12/09/2022 18:57
Background information
Plate	Label	Result	Signal	Flashes/Time	Meastime	MeasInfo
1	Lilly FRET	0	115	20	00:00.0	De=1st Ex=Top Em=Top Wdw=1 (14)
1	Lilly FRET	0	80	5	00:00.0	De=2nd Ex=Top Em=Top Wdw=1 (142)
Results for Lilly FRET(1) - channel 1 window 1 (Counts)
	1	2	3	4	5	6	7	8	9	10	11	12	13	14	15	16	17	18	19	20	21	22	23	24
A	139	10814	10886	10234	9540	9971	9479	9779	9660	10308	9908	10510	9756	9572	10379	10397	10157	11078	10228	9359	10858	9887	10359	4743
B	4824	7950	8259	8694	8772	8074	8771	10082	11877	8602	8056	8094	8416	8076	7924	9378	8808	7763	9973	10022	10275	10160	0	123
C	138	10743	8347	8858	9033	7797	8097	8621	8590	7048	9432	7036	8041	7882	7941	6961	7965	6589	10143	9947	9033	9822	0	5080
D	4402	8151	8233	8329	8874	7901	7008	8851	8185	8414	8034	7767	8103	7916	8452	7982	7351	7292	9493	9040	9777	9870	0	131
E	131	10354	8305	10582	8203	7181	7270	8390	7915	8515	8116	8499	8722	7854	7950	7385	8547	8367	10394	10234	9392	9496	0	5229
F	4902	7509	9315	9145	9900	9250	13609	8706	9977	8437	8932	8555	8287	7778	8722	7614	8951	8520	9914	9079	9964	8690	0	127
G	187	10625	8896	7751	8860	12018	7058	8336	7958	8049	7801	8916	9854	8568	9009	7803	8783	8656	9507	9989	9577	9411	0	5283
H	4962	8020	9751	9931	9631	9273	9234	9695	10139	9602	9293	9285	9104	9448	9698	9846	9683	9824	9886	8871	9637	9237	0	112
I	153	9441	9216	10071	9985	9644	10118	9347	10033	9500	9565	9131	9579	9266	10253	9749	9726	9586	9755	9918	9847	9434	0	5129
J	5007	7620	10143	9973	9533	9558	0	0	0	0	0	0	0	0	0	0	0	0	0	0	0	0	0	115
K	153	10311	10175	9974	9845	9642	0	0	0	0	0	0	0	0	0	0	0	0	0	0	0	0	0	5114
L	4896	7211	10012	9542	9888	9595	0	0	0	0	0	0	0	0	0	0	0	0	0	0	0	0	0	149
M	150	10324	9235	9542	9681	9438	0	0	0	0	0	0	0	0	0	0	0	0	0	0	0	0	0	5257
N	4887	7978	9830	9868	9617	9366	0	0	0	0	0	0	0	0	0	0	0	0	0	0	0	0	0	136
O	154	9704	9970	10142	9974	10115	0	0	0	0	0	0	0	0	0	0	0	0	0	0	0	0	0	5157
P	4902	11359	11041	10963	10792	10956	10532	10790	10659	10583	10378	10496	10421	10417	10551	10303	10469	10236	10183	10208	10393	10160	10363	127
Plate information
Plate	Repeat	Barcode	Measured height	Chamber temperature at start	Chamber temperature at end	Humidity at start	Humidity at end	Ambient temperature at start	Ambient temperature at end	Group	Label	ScanX	ScanY	Measinfo	Kinetics	Measurement date
1	1		14.72	25.75	25.58	41.8	42.3	24.09	24.21	1	Lilly FRET(1)	0	0	De=2nd Ex=Top Em=Top Wdw=1 (142)	0	12/09/2022 18:57
Background information
Plate	Label	Result	Signal	Flashes/Time	Meastime	MeasInfo
1	Lilly FRET	0	115	20	00:00.0	De=1st Ex=Top Em=Top Wdw=1 (14)
1	Lilly FRET	0	80	5	00:00.0	De=2nd Ex=Top Em=Top Wdw=1 (142)
Results for Lilly FRET(1) - channel 2 window 1 (Counts)
	1	2	3	4	5	6	7	8	9	10	11	12	13	14	15	16	17	18	19	20	21	22	23	24
A	165	202977	209306	204130	195157	200915	207436	200054	193830	207301	194037	206074	199897	196432	202211	203278	197141	208957	199048	192147	208039	200470	198583	200924
B	211104	212060	207958	212527	214104	213143	212383	211887	212102	210144	212350	212781	212238	210536	208263	203310	208036	207935	209815	210063	213268	209954	0	140
C	185	203760	210040	209495	214017	213055	213298	211815	212979	212401	213132	212351	209466	209054	209545	204445	208439	207894	214994	213816	198148	209258	0	204092
D	204334	215413	212457	215339	215340	214797	216715	210700	214030	209799	215980	215160	213944	212226	210994	210386	211894	209017	209320	205249	212950	212982	0	119
E	195	206674	218455	215760	215690	215160	213289	210794	212518	210905	216906	212097	208322	213348	208854	201015	213335	207703	218126	217645	206621	214226	0	211308
F	209956	206310	214860	212637	216832	216128	212290	212504	211318	213300	217434	215690	215496	215723	216019	213896	212926	211149	213626	203302	217434	211084	0	145
G	167	210576	217449	215626	211506	213066	210574	210781	205069	208540	213272	214761	214585	207546	214936	199387	211746	205911	211442	212918	212573	211284	0	208650
H	217157	210267	218120	217669	212982	206440	207022	214807	216288	210532	212311	211653	204484	211253	214181	215430	213076	215083	214748	198424	213948	203436	0	143
I	159	204301	210509	216621	218355	213654	217097	209702	212509	211300	211650	204750	210863	210284	216095	213282	211301	209330	214532	212160	212277	210588	0	207200
J	217422	210230	221029	215929	208570	213251	0	0	0	0	0	0	0	0	0	0	0	0	0	0	0	0	0	129
K	176	207534	218690	217982	218397	215972	0	0	0	0	0	0	0	0	0	0	0	0	0	0	0	0	0	208203
L	216409	205586	219091	212475	219016	213023	0	0	0	0	0	0	0	0	0	0	0	0	0	0	0	0	0	140
M	170	209937	216990	216775	218288	214135	0	0	0	0	0	0	0	0	0	0	0	0	0	0	0	0	0	207729
N	215618	206533	215583	217158	215481	211612	0	0	0	0	0	0	0	0	0	0	0	0	0	0	0	0	0	137
O	176	206269	217696	215627	215258	213898	0	0	0	0	0	0	0	0	0	0	0	0	0	0	0	0	0	204885
P	213885	211307	212251	211164	212194	211174	210619	209729	210475	208293	210616	208588	211612	205646	209867	206834	210425	205064	207679	203605	207091	202848	203434	128
Basic assay information
Assay ID:				18634
Assay Started:				12/09/2022 18:52
Assay Finished:				12/09/2022 18:57
Assay Exported:				12/09/2022 18:57
Protocol ID:				100202
Protocol Name:				Lilly FRET_384
Serial#:				1040204
Protocol information
Protocol:
Protocol name				Lilly FRET_384
Number of assay repeats				1
Start assay repeat each				N/A
Number of plate repeats				1
Start plate repeat each				N/A
Is label meas. height used				Yes
Height of measurement				Defined in label
Is gripper height used				No
Mode of measurement				By Columns bi-directional
Rotated plate				No
Soft move				No
Protocol notes
Plate type:
Name of the plate type				384 OptiPlate
Number of rows				16
Number of columns				24
Number of the wells in the plate				384
Height of the plate				14.35 mm
Coordinates of corners:
384 OptiPlate + Lilly FRET
12.1 mm x------------------------------------------------------- x 115.6 mm
9 mm 9 mm
12.1 mm x------------------------------------------------------- x 115.6 mm
76.5 mm 76.5 mm
Platemap:
Plate				1
Group				1
	1	2	3	4	5	6	7	8	9	10	11	12	13	14	15	16	17	18	19	20	21	22	23	24
A	-	-	-	-	-	-	-	-	-	-	-	-	-	-	-	-	-	-	-	-	-	-	-	-
B	-	-	-	-	-	-	-	-	-	-	-	-	-	-	-	-	-	-	-	-	-	-	-	-
C	-	-	-	-	-	-	-	-	-	-	-	-	-	-	-	-	-	-	-	-	-	-	-	-
D	-	-	-	-	-	-	-	-	-	-	-	-	-	-	-	-	-	-	-	-	-	-	-	-
E	-	-	-	-	-	-	-	-	-	-	-	-	-	-	-	-	-	-	-	-	-	-	-	-
F	-	-	-	-	-	-	-	-	-	-	-	-	-	-	-	-	-	-	-	-	-	-	-	-
G	-	-	-	-	-	-	-	-	-	-	-	-	-	-	-	-	-	-	-	-	-	-	-	-
H	-	-	-	-	-	-	-	-	-	-	-	-	-	-	-	-	-	-	-	-	-	-	-	-
I	-	-	-	-	-	-	-	-	-	-	-	-	-	-	-	-	-	-	-	-	-	-	-	-
J	-	-	-	-	-	-	-	-	-	-	-	-	-	-	-	-	-	-	-	-	-	-	-	-
K	-	-	-	-	-	-	-	-	-	-	-	-	-	-	-	-	-	-	-	-	-	-	-	-
L	-	-	-	-	-	-	-	-	-	-	-	-	-	-	-	-	-	-	-	-	-	-	-	-
M	-	-	-	-	-	-	-	-	-	-	-	-	-	-	-	-	-	-	-	-	-	-	-	-
N	-	-	-	-	-	-	-	-	-	-	-	-	-	-	-	-	-	-	-	-	-	-	-	-
O	-	-	-	-	-	-	-	-	-	-	-	-	-	-	-	-	-	-	-	-	-	-	-	-
P	-	-	-	-	-	-	-	-	-	-	-	-	-	-	-	-	-	-	-	-	-	-	-	-
- - Undefined
Calculations:
Plate				1
Formula index				Calc 1
Formula name				Label ratio
Formula				Label ratio where X = Lilly FRET(1) channel 1 window 1 Y = Lilly FRET(1) channel 2 window 1
Auto export parameters:
Export format				Plate2
Include basic assay information				Yes
Place assay information at				End of file
Include basic plate information				Yes
Place plate information at				Beginning of plate
Include protocol information				Yes
Protocol info level				Large
Include error and warning information				Yes
Include background information				Yes
Add plate number to the file name				Yes
Each plate to separate file				No
Field separator to use				System
File name format				<DefaultDataFolder>\<Date>\<ProtocolName>_<AssayID>.csv
Operations:
Plate 1
Group 1
Measurement
Label				Lilly FRET(1)
Labels:
Lilly FRET				6000025
Light source				Laser
Top mirror				LANCE/DELFIA Bias
Bottom mirror				N/A
Exc. filter				N/A
Using of excitation filter				Top
Ems. filter				APC 665
Using of emission filter				Top
2nd ems. filter				Europium 615
Using of 2nd emission filter				Top
Measurement height				7.3 mm
Cycle				16600
Delay				30
Number of flashes				20
Number of flashes for 2nd detector				5
Number of sequence windows				1
Total time of windows				500
Excitation light				100%
Reference excitation light				100%
Reference AD gain				4
Reference signal				323509
Last edited				13/06/2014 09:17
Last edited by				EnVision
Factory preset				No
Filters:
APC 665				205
Filter type				Emission
Description				M665 CWL=665nm BW=7 5nm Tmin=75%
Used with				Luminescence DELFIA - Time-resolved Fluorescence Fluorescence Intensity LANCE - Time-resolved Fluorescence
Last edited				26/02/2019 14:51
Last edited by				Installation
Factory preset				Yes
Europium 615				203
Filter type				Emission
Description				M615 CWL=615nm BW=8 5nm Tmin=80%
Used with				Luminescence DELFIA - Time-resolved Fluorescence Fluorescence Intensity LANCE - Time-resolved FluorescenceLuminescence Absorbance DELFIA - Time-resolved Fluorescence Fluorescence Intensity LANCE - Time-resolved Fluorescence
Last edited				26/02/2019 14:51
Last edited by				Installation
Factory preset				Yes
Mirror modules:
LANCE/DELFIA Bias				445
Used by				Top
Dual				No
Bias				Yes
Description				D400
Used with				Luminescence DELFIA - Time-resolved Fluorescence Fluorescence Intensity LANCE - Time-resolved Fluorescence
Last edited				26/02/2019 14:51
Last edited by				Installation
Factory preset				Yes
Instrument:
Serial number				1040204
Nickname				EnVision
Normalization:
Exported with EnVision Workstation version 1.14.3049.528
