## Supplementary material for "Genome-wide arrayed CRISPR activation screen for prion protein modulators": Plate_XXIII_A.csv

Plate information
Plate	Repeat	Barcode	Measured height	Chamber temperature at start	Chamber temperature at end	Humidity at start	Humidity at end	Ambient temperature at start	Ambient temperature at end	Formula	Measurement date
1	1	=""	N/A	N/A	N/A	N/A	N/A	N/A	N/A	Calc 1: Label ratio = X / Y where X = Lilly FRET(1) channel 1 window 1 Y = Lilly FRET(1) channel 2 window 1	12-07-23 10:23:08
Background information
Plate	Label	Result	Signal	Flashes/Time	Meastime	MeasInfo
1	Lilly FRET	0	112	20	00:00:00.000	De=1st Ex=Top Em=Top Wdw=1 (14)
1	Lilly FRET	0	73	5	00:00:00.000	De=2nd Ex=Top Em=Top Wdw=1 (142)
Calculated results: Calc 1: Label ratio = X / Y where X = Lilly FRET(1) channel 1 window 1 Y = Lilly FRET(1) channel 2 window 1
	01	02	03	04	05	06	07	08	09	10	11	12	13	14	15	16	17	18	19	20	21	22	23	24
A	1.05660377358	0.04198266929	0.03946949525	0.03754970253	0.06107433669	0.03324103937	0.04857912509	0.04675345408	0.04159661885	0.04194230129	0.04814148079	0.03937925047	0.06162859799	0.03821832662	0.03717941062	0.04110902133	0.0625054924	0.05875105094	0.0491744244	0.04540734599	0.04703017361	0.03768162223	0.06118170999	0.02097440628
B	0.01739863117	0.03748653919	0.03197254201	0.04035373122	0.03041737643	0.03902173007	0.03793948222	0.03540545556	0.04340735445	0.03891027927	0.03204351768	0.04463257606	0.06184200839	0.04308503281	0.03674225031	0.03898365426	0.04563755484	0.04824663939	0.03809828718	0.04147638864	0.03643420377	0.03221302848	0.04225383735	0.79797979798
C	1.24347826087	0.04441351204	0.04414952412	0.03688352918	0.0611197442	0.0350628716	0.03718036819	0.04501847692	0.057693559	0.03405878394	0.03709511513	0.03958219232	0.03236862148	0.03966701475	0.03636081514	0.03566977524	0.04195947329	0.03741774237	0.03903012309	0.03648312791	0.04456059317	0.04058241993	0.0337258176	0.02081609939
D	0.01769424287	0.04316940699	0.03713523998	0.04083816123	0.0309827195	0.04230167329	0.03814374562	0.0411787796	0.0640433694	0.04329371817	0.03949777662	0.03985378226	0.05972452121	0.03343862718	0.04799976763	0.03699069595	0.03576592794	0.03887836357	0.03806550909	0.029868082	0.03621660168	0.04675889126	0.02873998781	1.21978021978
E	1.14432989691	0.04184155204	0.04484458224	0.0314222671	0.06527315844	0.0383087902	0.03848983856	0.03809855141	0.03648097522	0.03531113046	0.02880626223	0.03862424536	0.03161796612	0.04010189952	0.04019673186	0.0435035144	0.04025022209	0.04213163289	0.03937244662	0.04342122717	0.03377222402	0.03861311606	0.04638609603	0.02064516129
F	0.01764203956	0.04207739579	0.03705024215	0.02552150876	0.03012462294	0.0415224395	0.03484979307	0.05528597505	0.03945586287	0.0317208269	0.03675311702	0.04171097719	0.06026079351	0.04822244644	0.03717510614	0.02979183765	0.04155842211	0.0445616709	0.04031277823	0.0271709838	0.03961310211	0.04049322928	0.03177417993	0.95604395604
G	1.76136363636	0.0325415887	0.04021323188	0.03531884172	0.06362950996	0.0343433583	0.03599823487	0.03851969184	0.04024891528	0.03764307994	0.04111749302	0.04125764893	0.03214671909	0.03680502318	0.03563466167	0.03711106194	0.03843634631	0.03661738684	0.03406993221	0.02661377621	0.040179278	0.03613159798	0.04593069511	0.02083541521
H	0.01817948315	0.04689822165	0.03024605868	0.02925397672	0.03150278966	0.03852973317	0.03771491958	0.0420988011	0.04029520508	0.04225649386	0.03715746496	0.04072531207	0.06124760869	0.0450156389	0.03197732105	0.03679613587	0.04074231621	0.03989633967	0.03473155802	0.03231780579	0.03183998513	0.03826128	0.04935047642	0.80952380952
I	0.92941176471	0.03840583993	0.04513920724	0.03710956191	0.06070749955	0.03124361081	0.04020803866	0.04120289923	0.0377303567	0.03546962222	0.04180342543	0.03779610195	0.0314631987	0.03487915329	0.0336422782	0.03333283531	0.03397051531	0.04761615963	0.03378294574	0.03666938897	0.03645006738	0.03050192458	0.03600303278	0.02053199588
J	0.01853143739	0.04053316996	0.03661363397	0.03863974909	0.03015508783	0.03277386725	0.03847716281	0.03567951349	0.03338622142	0.03580729167	0.03998905018	0.03197905153	0.06229992428	0.02800385844	0.0373167874	0.0318882094	0.02672064182	0.0377457347	0.03847953477	0.03623810356	0.03144644719	0.03768226995	0.04753413836	0.87878787879
K	1.0000	0.03538840018	0.03659084107	0.04241526622	0.05928919314	0.03730999893	0.0379300779	0.03281814377	0.03357378818	0.03653961585	0.0443100662	0.04040544079	0.03099168849	0.03399446149	0.03694566639	0.03894543133	0.03775161413	0.03237800866	0.03429550867	0.03936253392	0.03714231714	0.04238683749	0.04170483694	0.02053339627
L	0.01830064384	0.0387523702	0.03909576878	0.03363349557	0.03095825326	0.03874760817	0.03532709292	0.0416952696	0.03828709653	0.0321858864	0.03413118527	0.04127302831	0.0615972715	0.04136719253	0.03276680904	0.03597133261	0.04619646155	0.03758591228	0.03773555509	0.04982372168	0.03652785428	0.04196537449	0.04699202152	1.08421052632
M	1.19417475728	0.0336930573	0.036006927	0.03879366892	0.06010900008	0.04376262234	0.04252710914	0.0352109972	0.04697497988	0.0372506609	0.04061603503	0.04078727487	0.03257128061	0.03868046572	0.04177951461	0.04011576983	0.03564220183	0.04007052164	0.03213243965	0.03085506702	0.04062050465	0.02772825212	0.03363997605	0.01978687484
N	0.01843328336	0.03244858471	0.03730195413	0.03907757769	0.03083025959	0.0451249923	0.03009430622	0.04124037467	0.03809494946	0.04542824074	0.04012322145	0.04209928991	0.06216222539	0.03727013926	0.0433001845	0.04258146788	0.03910674299	0.03993680193	0.04195546832	0.04067202803	0.03872810715	0.03788813609	0.03971530688	0.78632478632
O	0.21328671329	0.04056086374	0.03670501183	0.03744883118	0.06032523571	0.03304153923	0.0383371544	0.03639730435	0.03526667727	0.02738827079	0.03979216147	0.0354533981	0.03152768865	0.04176092007	0.04513867677	0.04058229081	0.04063632427	0.03673921454	0.03517342067	0.03779588972	0.04338898381	0.03918866781	0.03732219757	0.01985032683
P	0.01849098128	0.04750962566	0.04537889209	0.0497865313	0.06520821663	0.04375296767	0.0368575759	0.03729708043	0.04328390089	0.04416333436	0.04673693176	0.03915887778	0.06276639626	0.03197129172	0.05001303021	0.04041068334	0.0447063296	0.04343190661	0.0423494639	0.03944779312	0.04482273451	0.05008982435	0.05364194822	0.79591836735
Plate information
Plate	Repeat	Barcode	Measured height	Chamber temperature at start	Chamber temperature at end	Humidity at start	Humidity at end	Ambient temperature at start	Ambient temperature at end	Group	Label	ScanX	ScanY	Measinfo	Kinetics	Measurement date
1	1	=""	14.85	24.68	24.7	47.7	47.4	23.31	23.82	1	Lilly FRET(1)	0	0	De=1st Ex=Top Em=Top Wdw=1 (14)	0	12-07-23 10:23:08
Background information
Plate	Label	Result	Signal	Flashes/Time	Meastime	MeasInfo
1	Lilly FRET	0	112	20	00:00:00.000	De=1st Ex=Top Em=Top Wdw=1 (14)
1	Lilly FRET	0	73	5	00:00:00.000	De=2nd Ex=Top Em=Top Wdw=1 (142)
Results for Lilly FRET(1) - channel 1 window 1 (Counts)
	01	02	03	04	05	06	07	08	09	10	11	12	13	14	15	16	17	18	19	20	21	22	23	24
A	112	5591	5455	5024	7778	4370	6402	6443	5295	5795	6231	5443	8089	4962	4981	5661	7824	8106	6418	5641	6431	4956	7968	2797
B	2354	5152	4313	5234	4232	5152	5157	4770	5829	5346	4418	6163	8400	5607	5041	5037	6325	6604	5236	5731	5041	4407	5646	79
C	143	6190	6151	5019	8181	4877	5140	6213	7980	4554	5157	5059	4505	5394	4921	4980	5535	5180	5048	5035	5499	5513	4686	2768
D	2314	5834	5112	5611	4260	5271	5115	5560	8364	5916	5436	5484	7974	4626	6610	5085	4848	5356	5268	3883	4774	6412	3868	111
E	111	5752	5641	4201	8753	4987	5231	5147	4884	4786	3680	5259	4299	5242	5247	5917	5437	5735	5368	5892	4481	5232	6256	2736
F	2295	5690	4988	3444	3725	5542	4682	7269	5331	4255	4967	5648	7579	6500	5026	3993	5551	6023	5207	3428	5320	5251	4139	87
G	155	4417	5454	4941	8862	4562	4813	5350	5640	5298	5684	5758	4489	5041	4827	5199	5164	5132	4448	3737	5585	4997	6235	2919
H	2548	6469	4215	4057	4167	5324	5236	5829	5591	5806	5051	5680	8164	6275	4512	5165	5651	5573	4857	4223	4454	5188	6671	85
I	79	5198	5908	5041	8179	4126	5458	5264	5055	4810	5604	5042	4229	4706	4628	4462	4521	6281	4358	4939	4869	3978	4796	2751
J	2497	5425	4865	5162	3811	4251	5020	4764	4503	4785	5405	4311	8310	3716	5064	4208	3637	5115	5181	4771	4222	5016	6318	87
K	103	4747	4890	5699	7864	4865	5059	4234	4482	4870	5950	5246	4083	4542	4972	5185	4970	4232	4522	5135	4913	5611	5463	2697
L	2453	5048	5178	4243	4092	5022	4676	5345	5065	4301	4449	5509	8073	5462	4388	4723	6204	4971	4844	6204	4841	5403	6149	103
M	123	4474	4803	5027	7941	5634	5620	4585	6130	4960	5380	5272	4277	5083	5538	5267	4662	5182	4142	4026	5224	4028	4326	2555
N	2459	4159	4923	5143	3987	5863	3740	5345	5028	5966	5262	5490	7971	4844	5656	5543	5117	5106	5472	5108	4962	4882	5156	92
O	122	5421	4901	4995	7857	4386	5050	4796	4657	3631	5177	4635	4176	5483	5911	5333	5349	4843	4457	4846	5663	4977	4862	2557
P	2487	6182	5971	6542	8498	5713	4815	4834	5674	5743	6146	5082	8217	4125	6525	5223	5880	5581	5502	5072	5798	6385	6846	78
Plate information
Plate	Repeat	Barcode	Measured height	Chamber temperature at start	Chamber temperature at end	Humidity at start	Humidity at end	Ambient temperature at start	Ambient temperature at end	Group	Label	ScanX	ScanY	Measinfo	Kinetics	Measurement date
1	1	=""	14.85	24.68	24.7	47.7	47.4	23.31	23.82	1	Lilly FRET(1)	0	0	De=2nd Ex=Top Em=Top Wdw=1 (142)	0	12-07-23 10:23:08
Background information
Plate	Label	Result	Signal	Flashes/Time	Meastime	MeasInfo
1	Lilly FRET	0	112	20	00:00:00.000	De=1st Ex=Top Em=Top Wdw=1 (14)
1	Lilly FRET	0	73	5	00:00:00.000	De=2nd Ex=Top Em=Top Wdw=1 (142)
Results for Lilly FRET(1) - channel 2 window 1 (Counts)
	01	02	03	04	05	06	07	08	09	10	11	12	13	14	15	16	17	18	19	20	21	22	23	24
A	106	133174	138208	133796	127353	131464	131785	137808	127294	138166	129431	138220	131254	129833	133972	137707	125173	137972	130515	124231	136742	131523	130235	133353
B	135298	137436	134897	129703	139131	132029	135927	134725	134286	137393	137875	138083	135830	130138	137199	129208	138592	136880	137434	138175	138359	136808	133621	99
C	115	139372	139322	136077	133852	139093	138245	138010	138317	133710	139021	127810	139178	135982	135338	139614	131913	138437	129336	138009	123405	135847	138944	132974
D	130777	135142	137659	137396	137496	124605	134098	135021	130599	136648	137628	137603	133513	138343	137709	137467	135548	137763	138393	130005	131818	137129	134586	91
E	97	137471	125790	133695	134098	130179	135906	135097	133878	135538	127750	136158	135967	130717	130533	136012	135080	136121	136339	135694	132683	135498	134868	132525
F	130087	135227	134628	134945	123653	133470	134348	131480	135113	134139	135145	135408	125770	134792	135198	134030	133571	135161	129165	126164	134299	129676	130263	91
G	88	135734	135627	139897	139275	132835	133701	138890	140128	140743	138238	139562	139641	136965	135458	140093	134352	140152	130555	140416	139002	138300	135748	140098
H	140158	137937	139357	138682	132274	138179	138831	138460	138751	137399	135935	139471	133295	139396	141100	140368	138701	139687	139844	130671	139887	135594	135176	105
I	85	135344	130884	135841	134728	132059	135744	127758	133977	135609	134056	133400	134411	134923	137565	133862	133086	131909	129000	134690	133580	130418	133211	133986
J	134744	133841	132874	133593	126380	129707	130467	133522	134876	133632	135162	134807	133387	132696	135703	131961	136112	135512	134643	131657	134260	133113	132915	99
K	103	134140	133640	134362	132638	130394	133377	129014	133497	133280	134281	129834	131745	133610	134576	133135	131650	130706	131854	130454	132275	132376	130992	131347
L	134039	130263	132444	126154	132178	129608	132363	128192	132290	133630	130350	133477	131061	132037	133916	131299	134296	132257	128367	124519	132529	128749	130852	95
M	103	132787	133391	129583	132110	128740	132151	130215	130495	133152	132460	129256	131312	131410	132553	131295	130800	129322	128904	130481	128605	145267	128597	129126
N	133400	128172	131977	131610	129321	129928	124276	129606	131986	131328	131146	130406	128229	129970	130623	130174	130847	127852	130424	125590	128124	128853	129824	117
O	572	133651	133524	133382	130244	132742	131726	131768	132051	132575	130101	130735	132455	131295	130952	131412	131631	131821	126715	128215	130517	127001	130271	128814
P	134498	130121	131581	131401	130321	130574	130638	129608	131088	130040	131502	129779	130914	129022	130466	129248	131525	128500	129919	128575	129354	127471	127624	98
Basic assay information
Assay ID:				18943
Assay Started:				12-07-23 10:18:09
Assay Finished:				12-07-23 10:23:15
Assay Exported:				12-07-23 10:23:15
Protocol ID:				100202
Protocol Name:				Lilly FRET_384
Serial#:				="1040204"
Protocol information
Protocol:
Protocol name				Lilly FRET_384
Number of assay repeats				1
Start assay repeat each				N/A
Number of plate repeats				1
Start plate repeat each				N/A
Is label meas. height used				Yes
Height of measurement				Defined in label
Is gripper height used				No
Mode of measurement				By Columns bi-directional
Rotated plate				No
Soft move				No
Protocol notes
Plate type:
Name of the plate type				384 OptiPlate
Number of rows				16
Number of columns				24
Number of the wells in the plate				384
Height of the plate				14.35 mm
Coordinates of corners:
384 OptiPlate + Lilly FRET
12.1 mm x------------------------------------------------------- x 115.6 mm
9 mm 9 mm
12.1 mm x------------------------------------------------------- x 115.6 mm
76.5 mm 76.5 mm
Platemap:
Plate				1
Group				1
	01	02	03	04	05	06	07	08	09	10	11	12	13	14	15	16	17	18	19	20	21	22	23	24
A	-	-	-	-	-	-	-	-	-	-	-	-	-	-	-	-	-	-	-	-	-	-	-	-
B	-	-	-	-	-	-	-	-	-	-	-	-	-	-	-	-	-	-	-	-	-	-	-	-
C	-	-	-	-	-	-	-	-	-	-	-	-	-	-	-	-	-	-	-	-	-	-	-	-
D	-	-	-	-	-	-	-	-	-	-	-	-	-	-	-	-	-	-	-	-	-	-	-	-
E	-	-	-	-	-	-	-	-	-	-	-	-	-	-	-	-	-	-	-	-	-	-	-	-
F	-	-	-	-	-	-	-	-	-	-	-	-	-	-	-	-	-	-	-	-	-	-	-	-
G	-	-	-	-	-	-	-	-	-	-	-	-	-	-	-	-	-	-	-	-	-	-	-	-
H	-	-	-	-	-	-	-	-	-	-	-	-	-	-	-	-	-	-	-	-	-	-	-	-
I	-	-	-	-	-	-	-	-	-	-	-	-	-	-	-	-	-	-	-	-	-	-	-	-
J	-	-	-	-	-	-	-	-	-	-	-	-	-	-	-	-	-	-	-	-	-	-	-	-
K	-	-	-	-	-	-	-	-	-	-	-	-	-	-	-	-	-	-	-	-	-	-	-	-
L	-	-	-	-	-	-	-	-	-	-	-	-	-	-	-	-	-	-	-	-	-	-	-	-
M	-	-	-	-	-	-	-	-	-	-	-	-	-	-	-	-	-	-	-	-	-	-	-	-
N	-	-	-	-	-	-	-	-	-	-	-	-	-	-	-	-	-	-	-	-	-	-	-	-
O	-	-	-	-	-	-	-	-	-	-	-	-	-	-	-	-	-	-	-	-	-	-	-	-
P	-	-	-	-	-	-	-	-	-	-	-	-	-	-	-	-	-	-	-	-	-	-	-	-
- - Undefined
Calculations:
Plate				1
Formula index				Calc 1
Formula name				Label ratio
Formula				Label ratio where X = Lilly FRET(1) channel 1 window 1 Y = Lilly FRET(1) channel 2 window 1
Auto export parameters:
Export format				Plate2
Include basic assay information				Yes
Place assay information at				End of file
Include basic plate information				Yes
Place plate information at				Beginning of plate
Include protocol information				Yes
Protocol info level				Large
Include error and warning information				Yes
Include background information				Yes
Add plate number to the file name				Yes
Each plate to separate file				No
Field separator to use				System
File name format				<DefaultDataFolder>\<Date>\<ProtocolName>_<AssayID>.csv
Operations:
Plate 1
Group 1
Measurement
Label				Lilly FRET(1)
Labels:
Lilly FRET				6000025
Light source				Laser
Top mirror				LANCE/DELFIA Bias
Bottom mirror				N/A
Exc. filter				N/A
Using of excitation filter				Top
Ems. filter				APC 665
Using of emission filter				Top
2nd ems. filter				Europium 615
Using of 2nd emission filter				Top
Measurement height				7.3 mm
Cycle				16600
Delay				30
Number of flashes				20
Number of flashes for 2nd detector				5
Number of sequence windows				1
Total time of windows				500
Excitation light				100%
Reference excitation light				100%
Reference AD gain				4
Reference signal				323509
Last edited				13-06-14 09:17:06
Last edited by				EnVision
Factory preset				No
Filters:
APC 665				205
Filter type				Emission
Description				M665 CWL=665nm BW=7 5nm Tmin=75%
Used with				Luminescence DELFIA - Time-resolved Fluorescence Fluorescence Intensity LANCE - Time-resolved Fluorescence
Last edited				26-02-19 14:51:38
Last edited by				Installation
Factory preset				Yes
Europium 615				203
Filter type				Emission
Description				M615 CWL=615nm BW=8 5nm Tmin=80%
Used with				Luminescence DELFIA - Time-resolved Fluorescence Fluorescence Intensity LANCE - Time-resolved FluorescenceLuminescence Absorbance DELFIA - Time-resolved Fluorescence Fluorescence Intensity LANCE - Time-resolved Fluorescence
Last edited				26-02-19 14:51:38
Last edited by				Installation
Factory preset				Yes
Mirror modules:
LANCE/DELFIA Bias				445
Used by				Top
Dual				No
Bias				Yes
Description				D400
Used with				Luminescence DELFIA - Time-resolved Fluorescence Fluorescence Intensity LANCE - Time-resolved Fluorescence
Last edited				26-02-19 14:51:38
Last edited by				Installation
Factory preset				Yes
Instrument:
Serial number				1040204
Nickname				EnVision
Normalization:
Notifications for plate 1 repeat 1:
WARNING: Plate height defined in the plate editor does not match the actual plate height. Measured height is 14.85 mm. Plate editor height is 14.35 mm. The results may be affected.
Exported with EnVision Workstation version 1.14.3049.528
