## Supplementary material for "Genome-wide arrayed CRISPR activation screen for prion protein modulators": Plate_XXIII_B.csv

Plate information
Plate	Repeat	Barcode	Measured height	Chamber temperature at start	Chamber temperature at end	Humidity at start	Humidity at end	Ambient temperature at start	Ambient temperature at end	Formula	Measurement date
1	1	=""	N/A	N/A	N/A	N/A	N/A	N/A	N/A	Calc 1: Label ratio = X / Y where X = Lilly FRET(1) channel 1 window 1 Y = Lilly FRET(1) channel 2 window 1	12-07-23 09:42:36
Background information
Plate	Label	Result	Signal	Flashes/Time	Meastime	MeasInfo
1	Lilly FRET	0	128	20	00:00:00.000	De=1st Ex=Top Em=Top Wdw=1 (14)
1	Lilly FRET	0	70	5	00:00:00.000	De=2nd Ex=Top Em=Top Wdw=1 (142)
Calculated results: Calc 1: Label ratio = X / Y where X = Lilly FRET(1) channel 1 window 1 Y = Lilly FRET(1) channel 2 window 1
	01	02	03	04	05	06	07	08	09	10	11	12	13	14	15	16	17	18	19	20	21	22	23	24
A	1.21428571429	0.03613456717	0.03839186127	0.03582343952	0.06180914636	0.03501262049	0.04858707777	0.04378215928	0.05177384018	0.04227135621	0.04976563812	0.04401610639	0.06720081166	0.04191083187	0.03776905871	0.03581553789	0.05164992826	0.06596380734	0.05538947079	0.04881421668	0.04781121405	0.03819755073	0.06446293669	0.01995580209
B	0.01803920992	0.03836104255	0.03408757642	0.04171294676	0.03165375138	0.04030567244	0.03914762457	0.03775649795	0.04368949406	0.03899598932	0.03299424778	0.04507634766	0.06182383585	0.04447589958	0.03969239656	0.03951761522	0.04708207144	0.04989792797	0.03869131488	0.04194629642	0.03784686389	0.03317104604	0.04388155019	0.92307692308
C	1.17647058824	0.04040170761	0.04426107579	0.03560346465	0.05783857254	0.03523910637	0.03769216063	0.04357820203	0.05609807652	0.03376663659	0.03583186695	0.03956706884	0.03340829462	0.04097320373	0.0402970979	0.03863373516	0.0443279698	0.03925856954	0.0402420426	0.03840986723	0.0454433839	0.04154311361	0.03534446361	0.02046285018
D	0.01766608984	0.04222926724	0.03600540854	0.04563708336	0.03019861547	0.0478860684	0.03449961486	0.04119672931	0.06231001947	0.04140486182	0.03788580137	0.04163403155	0.05908766278	0.0360216814	0.05602790651	0.04028959085	0.03603590571	0.03941929558	0.03857626065	0.03091800798	0.04484903948	0.04705070174	0.02893804476	1.22988505747
E	1.39130434783	0.03380867282	0.04228900486	0.03007076756	0.06161161378	0.03779050867	0.03838206389	0.03704004369	0.03714030783	0.03354377864	0.02835920144	0.03671971519	0.03307321502	0.04165371689	0.04276806039	0.04585494658	0.041686453	0.04284547144	0.03851080376	0.04324140009	0.03551426121	0.03612096391	0.04606908524	0.02008524124
F	0.01839755818	0.04004547751	0.03574571051	0.0249799626	0.03122751684	0.03996572141	0.03332017312	0.05204573036	0.03823766387	0.03177922873	0.0346424872	0.03911626491	0.06024069797	0.04843760361	0.03912954936	0.03030236905	0.04275103807	0.04519971205	0.04151908408	0.02997065861	0.03829260654	0.04169842383	0.0314196352	0.89000
G	1.42696629213	0.02849206683	0.03739111074	0.03089607166	0.06211709965	0.03636440131	0.0360417258	0.03614235139	0.04052062868	0.03827820309	0.03609034644	0.03723583396	0.03197175501	0.03597211577	0.03615635407	0.03514535969	0.03386507757	0.04154450132	0.04180247184	0.02760945125	0.05327004966	0.03728415281	0.04582278481	0.02099148879
H	0.01847147128	0.04555101343	0.03030860442	0.0277693678	0.03089452736	0.03970257284	0.03603061376	0.04071867357	0.0402319553	0.0391137836	0.03810649715	0.04086509484	0.05916530278	0.04580514927	0.0334807551	0.03846397835	0.03524966303	0.04117938203	0.03565017033	0.03371063544	0.03181664364	0.03846125909	0.04932897815	0.91666666667
I	1.22826086957	0.04227197466	0.03884365373	0.03955746809	0.05736907097	0.03139399017	0.04138812284	0.04265758353	0.0373553719	0.03378864127	0.0398050188	0.03935314386	0.03267440321	0.03935674377	0.03569540883	0.03397975706	0.05452270682	0.04930001174	0.03399654974	0.03656206364	0.03821817812	0.03138396522	0.03389830508	0.01980974942
J	0.01792887963	0.04093714948	0.03902187523	0.03965841337	0.03013963346	0.03366424612	0.03925107151	0.03636666314	0.03461233746	0.03847140292	0.04075646355	0.03396828023	0.06163052828	0.02967454198	0.03808844092	0.03375305668	0.02726420459	0.03941595128	0.03675537727	0.0373817956	0.03152537223	0.03775413572	0.04596788555	0.83673469388
K	0.76576576577	0.03298115674	0.034265407	0.03905125569	0.05737425278	0.0397592398	0.0409013053	0.03559253308	0.0359747597	0.03938084639	0.04265545429	0.04140841059	0.03246574014	0.03856659825	0.03877936058	0.04202032981	0.04034494294	0.03283626382	0.03578588537	0.04055320236	0.03706828329	0.04304034097	0.04116585852	0.02007956338
L	0.01771356784	0.04257015426	0.04229315632	0.03495858043	0.03193465087	0.04304835787	0.03752678344	0.042186031	0.04020373666	0.0327897346	0.03593513354	0.04122308067	0.05889867545	0.04124967104	0.03292438658	0.0377276867	0.04567166486	0.0369992478	0.0384758379	0.04929572169	0.03502563788	0.04080326486	0.04524504302	0.66037735849
M	1.13402061856	0.03059189147	0.03618566095	0.03723687716	0.05724811199	0.04283267132	0.04302292024	0.03908126838	0.0477578964	0.03745892339	0.03839468875	0.04162883705	0.03286533339	0.04235027395	0.04251706984	0.03681450978	0.03070543775	0.04909566637	0.03636893532	0.03285002266	0.04424952001	0.02790786217	0.03233961622	0.02035615644
N	0.01756467195	0.03443215173	0.0388933869	0.04034391036	0.03139061414	0.04484613795	0.03104575163	0.0412530969	0.03877050726	0.04500678966	0.0386476728	0.04283567902	0.05980857627	0.03725922391	0.04403603766	0.04429582169	0.03945944719	0.04043058535	0.04082145719	0.04287947709	0.03935899971	0.03964909592	0.04032593646	1.11956521739
O	1.58024691358	0.03746228874	0.03336133967	0.03342536135	0.05852258825	0.03289738881	0.0437586539	0.03656551038	0.03561690274	0.02719471654	0.04130212728	0.0387621225	0.03264468626	0.04596398249	0.04884615385	0.04230878675	0.04116545577	0.03790332254	0.03619000502	0.03811473827	0.04300685573	0.03828024895	0.03677241044	0.0193797263
P	0.01850512489	0.05159183301	0.04848420429	0.05281671293	0.06768987074	0.04578501286	0.03839253678	0.03758644805	0.0442998287	0.04777604929	0.04801125406	0.04063770169	0.06582464988	0.0317531237	0.05042767391	0.04109420624	0.04499927531	0.0425942486	0.0445421819	0.03912173792	0.04429877603	0.04944878937	0.0529055784	0.93406593407
Plate information
Plate	Repeat	Barcode	Measured height	Chamber temperature at start	Chamber temperature at end	Humidity at start	Humidity at end	Ambient temperature at start	Ambient temperature at end	Group	Label	ScanX	ScanY	Measinfo	Kinetics	Measurement date
1	1	=""	14.8	24.58	24.6	47.7	47.5	23.31	23.53	1	Lilly FRET(1)	0	0	De=1st Ex=Top Em=Top Wdw=1 (14)	0	12-07-23 09:42:36
Background information
Plate	Label	Result	Signal	Flashes/Time	Meastime	MeasInfo
1	Lilly FRET	0	128	20	00:00:00.000	De=1st Ex=Top Em=Top Wdw=1 (14)
1	Lilly FRET	0	70	5	00:00:00.000	De=2nd Ex=Top Em=Top Wdw=1 (142)
Results for Lilly FRET(1) - channel 1 window 1 (Counts)
	01	02	03	04	05	06	07	08	09	10	11	12	13	14	15	16	17	18	19	20	21	22	23	24
A	119	5088	5404	4876	7985	4744	6795	5769	6735	5942	6519	6209	9008	5550	5150	4889	6768	9091	7652	6142	6611	5081	8405	2691
B	2454	5300	4533	5483	4432	5575	5436	5244	6106	5231	4583	6279	8509	5970	5497	5125	6576	7015	5492	5719	5281	4633	5923	108
C	120	5773	6308	5060	8000	4680	5323	5896	7962	4790	5050	5352	4739	5682	5675	5445	6047	5439	5726	5375	5737	5674	4939	2772
D	2348	5861	4660	6364	3865	6661	4658	5658	8671	5476	5320	5794	7777	4951	7822	5348	4982	5493	5212	4249	6077	6611	3994	107
E	128	4635	5875	4143	8539	5231	5331	5019	4995	4649	3753	5023	4590	5763	5768	6356	5706	5926	5051	5453	4927	4939	6263	2738
F	2411	5389	4875	3179	4297	5130	4473	6733	5078	4361	4749	5269	8189	6574	5380	4166	5848	6216	5650	4096	5013	5471	4179	89
G	127	4062	5374	4332	8811	5186	5079	5084	5775	5300	4939	5307	4564	4928	5179	4803	4785	5852	5733	3932	7531	5236	6335	2967
H	2552	6396	4284	3944	4370	5222	4849	5727	5696	5464	5383	5763	7953	6467	4739	5457	4655	5824	5044	4512	4513	5295	6811	88
I	113	5872	5157	5442	7898	4272	5733	5573	5085	4700	5463	5288	4443	5438	4930	4596	7452	6719	4434	4975	5267	4129	4594	2676
J	2410	5511	5298	5401	3868	4622	5220	4806	4762	5250	5530	4517	8311	4072	5230	4624	3548	5372	5012	5056	4150	5103	6195	82
K	85	4542	4686	5318	7736	5410	5540	4740	4903	5414	5813	5525	4352	5224	5303	5713	5427	4426	4766	5237	4965	5756	5408	2660
L	2397	5660	5696	4545	4316	5416	5009	5564	5399	4339	4864	5421	7884	5486	4471	4971	5909	4968	4864	6555	4563	5419	6047	70
M	110	4095	4924	5031	7770	5726	5665	5222	6355	5084	5147	5548	4368	5604	5735	4908	4095	6436	4742	4350	5877	3665	4183	2668
N	2369	4575	5092	5354	4109	5860	4028	5295	5140	5999	5095	5588	7911	4919	5880	5835	5215	5277	5196	5458	5175	5175	5330	103
O	128	5116	4606	4528	7893	4407	5815	4851	4833	3673	5580	5188	4407	6123	6477	5650	5496	5056	4828	4933	5696	5019	4843	2532
P	2533	6777	6386	6907	8803	5926	5029	4837	5793	6173	6348	5279	8667	4122	6662	5348	5899	5430	5803	5046	5751	6329	6819	85
Plate information
Plate	Repeat	Barcode	Measured height	Chamber temperature at start	Chamber temperature at end	Humidity at start	Humidity at end	Ambient temperature at start	Ambient temperature at end	Group	Label	ScanX	ScanY	Measinfo	Kinetics	Measurement date
1	1	=""	14.8	24.58	24.6	47.7	47.5	23.31	23.53	1	Lilly FRET(1)	0	0	De=2nd Ex=Top Em=Top Wdw=1 (142)	0	12-07-23 09:42:36
Background information
Plate	Label	Result	Signal	Flashes/Time	Meastime	MeasInfo
1	Lilly FRET	0	128	20	00:00:00.000	De=1st Ex=Top Em=Top Wdw=1 (14)
1	Lilly FRET	0	70	5	00:00:00.000	De=2nd Ex=Top Em=Top Wdw=1 (142)
Results for Lilly FRET(1) - channel 2 window 1 (Counts)
	01	02	03	04	05	06	07	08	09	10	11	12	13	14	15	16	17	18	19	20	21	22	23	24
A	98	140807	140759	136112	129188	135494	139852	131766	130085	140568	130994	141062	134046	132424	136355	136505	131036	137818	138149	125824	138273	133019	130385	134848
B	136037	138161	132981	131446	140015	138318	138859	138890	139759	134142	138903	139297	137633	134230	138490	129689	139671	140587	141944	136341	139536	139670	134977	117
C	102	142890	142518	142121	138316	132807	141223	135297	141930	141856	140936	135264	141851	138676	140829	140939	136415	138543	142289	139938	126245	136581	139739	135465
D	132910	138790	129425	139448	127986	139101	135016	137341	139159	132255	140422	139165	131618	137445	139609	132739	138251	139348	135109	137428	135499	140508	138019	87
E	92	137095	138925	137775	138594	138421	138893	135502	134490	138595	132338	136793	138783	138355	134867	138611	136879	138311	131158	126106	138733	136735	135948	136319
F	131050	134572	136380	127262	137603	128360	134243	129367	132801	137228	137086	134701	135938	135721	137492	137481	136792	137523	136082	136667	130913	131204	133006	100
G	89	142566	143724	140212	141845	142612	140920	140666	142520	138460	136851	142524	142751	136995	143239	136661	141296	140861	137145	142415	141374	140435	138250	141343
H	138159	140414	141346	142027	141449	131528	134580	140648	141579	139695	141262	141025	134420	141185	141544	141873	132058	141430	141486	133845	141844	137671	138073	96
I	92	138910	132763	137572	137670	136077	138518	130645	136125	139100	137244	134373	135978	138172	138113	135257	136677	136288	130425	136070	137814	131564	135523	135085
J	134420	134621	135770	136188	128336	137297	132990	132154	137581	136465	135684	132977	134852	137222	137312	136995	130134	136290	136361	135253	131640	135164	134768	98
K	111	137715	136756	136180	134834	136069	135448	133174	136290	137478	136278	133427	134049	135454	136748	135958	134515	134790	133181	129139	133942	133735	131371	132473
L	135320	132957	134679	130011	135151	125812	133478	131892	134291	132328	135355	131504	133857	132995	135796	131760	129380	134273	126417	132973	130276	132808	133650	106
M	97	133859	136076	135108	135725	133683	131674	133619	133067	135722	134055	133273	132906	132325	134887	133317	133364	131091	130386	132420	132815	131325	129346	131066
N	134873	132870	130922	132709	130899	130669	129744	128354	132575	133291	131832	130452	132272	132021	133527	131728	132161	130520	127286	127287	131482	130520	132173	92
O	81	136564	138064	135466	134871	133962	132888	132666	135694	135063	135102	133842	134999	133213	132600	133542	133510	133392	133407	129425	132444	131112	131702	130652
P	136881	131358	131713	130773	130049	129431	130989	128690	130768	129207	132219	129904	131668	129814	132110	130140	131091	127482	130281	128982	129823	127991	128890	91
Basic assay information
Assay ID:				18936
Assay Started:				12-07-23 09:37:38
Assay Finished:				12-07-23 09:42:44
Assay Exported:				12-07-23 09:42:44
Protocol ID:				100202
Protocol Name:				Lilly FRET_384
Serial#:				="1040204"
Protocol information
Protocol:
Protocol name				Lilly FRET_384
Number of assay repeats				1
Start assay repeat each				N/A
Number of plate repeats				1
Start plate repeat each				N/A
Is label meas. height used				Yes
Height of measurement				Defined in label
Is gripper height used				No
Mode of measurement				By Columns bi-directional
Rotated plate				No
Soft move				No
Protocol notes
Plate type:
Name of the plate type				384 OptiPlate
Number of rows				16
Number of columns				24
Number of the wells in the plate				384
Height of the plate				14.35 mm
Coordinates of corners:
384 OptiPlate + Lilly FRET
12.1 mm x------------------------------------------------------- x 115.6 mm
9 mm 9 mm
12.1 mm x------------------------------------------------------- x 115.6 mm
76.5 mm 76.5 mm
Platemap:
Plate				1
Group				1
	01	02	03	04	05	06	07	08	09	10	11	12	13	14	15	16	17	18	19	20	21	22	23	24
A	-	-	-	-	-	-	-	-	-	-	-	-	-	-	-	-	-	-	-	-	-	-	-	-
B	-	-	-	-	-	-	-	-	-	-	-	-	-	-	-	-	-	-	-	-	-	-	-	-
C	-	-	-	-	-	-	-	-	-	-	-	-	-	-	-	-	-	-	-	-	-	-	-	-
D	-	-	-	-	-	-	-	-	-	-	-	-	-	-	-	-	-	-	-	-	-	-	-	-
E	-	-	-	-	-	-	-	-	-	-	-	-	-	-	-	-	-	-	-	-	-	-	-	-
F	-	-	-	-	-	-	-	-	-	-	-	-	-	-	-	-	-	-	-	-	-	-	-	-
G	-	-	-	-	-	-	-	-	-	-	-	-	-	-	-	-	-	-	-	-	-	-	-	-
H	-	-	-	-	-	-	-	-	-	-	-	-	-	-	-	-	-	-	-	-	-	-	-	-
I	-	-	-	-	-	-	-	-	-	-	-	-	-	-	-	-	-	-	-	-	-	-	-	-
J	-	-	-	-	-	-	-	-	-	-	-	-	-	-	-	-	-	-	-	-	-	-	-	-
K	-	-	-	-	-	-	-	-	-	-	-	-	-	-	-	-	-	-	-	-	-	-	-	-
L	-	-	-	-	-	-	-	-	-	-	-	-	-	-	-	-	-	-	-	-	-	-	-	-
M	-	-	-	-	-	-	-	-	-	-	-	-	-	-	-	-	-	-	-	-	-	-	-	-
N	-	-	-	-	-	-	-	-	-	-	-	-	-	-	-	-	-	-	-	-	-	-	-	-
O	-	-	-	-	-	-	-	-	-	-	-	-	-	-	-	-	-	-	-	-	-	-	-	-
P	-	-	-	-	-	-	-	-	-	-	-	-	-	-	-	-	-	-	-	-	-	-	-	-
- - Undefined
Calculations:
Plate				1
Formula index				Calc 1
Formula name				Label ratio
Formula				Label ratio where X = Lilly FRET(1) channel 1 window 1 Y = Lilly FRET(1) channel 2 window 1
Auto export parameters:
Export format				Plate2
Include basic assay information				Yes
Place assay information at				End of file
Include basic plate information				Yes
Place plate information at				Beginning of plate
Include protocol information				Yes
Protocol info level				Large
Include error and warning information				Yes
Include background information				Yes
Add plate number to the file name				Yes
Each plate to separate file				No
Field separator to use				System
File name format				<DefaultDataFolder>\<Date>\<ProtocolName>_<AssayID>.csv
Operations:
Plate 1
Group 1
Measurement
Label				Lilly FRET(1)
Labels:
Lilly FRET				6000025
Light source				Laser
Top mirror				LANCE/DELFIA Bias
Bottom mirror				N/A
Exc. filter				N/A
Using of excitation filter				Top
Ems. filter				APC 665
Using of emission filter				Top
2nd ems. filter				Europium 615
Using of 2nd emission filter				Top
Measurement height				7.3 mm
Cycle				16600
Delay				30
Number of flashes				20
Number of flashes for 2nd detector				5
Number of sequence windows				1
Total time of windows				500
Excitation light				100%
Reference excitation light				100%
Reference AD gain				4
Reference signal				323509
Last edited				13-06-14 09:17:06
Last edited by				EnVision
Factory preset				No
Filters:
APC 665				205
Filter type				Emission
Description				M665 CWL=665nm BW=7 5nm Tmin=75%
Used with				Luminescence DELFIA - Time-resolved Fluorescence Fluorescence Intensity LANCE - Time-resolved Fluorescence
Last edited				26-02-19 14:51:38
Last edited by				Installation
Factory preset				Yes
Europium 615				203
Filter type				Emission
Description				M615 CWL=615nm BW=8 5nm Tmin=80%
Used with				Luminescence DELFIA - Time-resolved Fluorescence Fluorescence Intensity LANCE - Time-resolved FluorescenceLuminescence Absorbance DELFIA - Time-resolved Fluorescence Fluorescence Intensity LANCE - Time-resolved Fluorescence
Last edited				26-02-19 14:51:38
Last edited by				Installation
Factory preset				Yes
Mirror modules:
LANCE/DELFIA Bias				445
Used by				Top
Dual				No
Bias				Yes
Description				D400
Used with				Luminescence DELFIA - Time-resolved Fluorescence Fluorescence Intensity LANCE - Time-resolved Fluorescence
Last edited				26-02-19 14:51:38
Last edited by				Installation
Factory preset				Yes
Instrument:
Serial number				1040204
Nickname				EnVision
Normalization:
Exported with EnVision Workstation version 1.14.3049.528
