## Supplementary material for "Genome-wide arrayed CRISPR activation screen for prion protein modulators": Plate_XXIV_A.csv

Plate information
Plate	Repeat	Barcode	Measured height	Chamber temperature at start	Chamber temperature at end	Humidity at start	Humidity at end	Ambient temperature at start	Ambient temperature at end	Formula	Measurement date
1	1	=""	N/A	N/A	N/A	N/A	N/A	N/A	N/A	Calc 1: Label ratio = X / Y where X = Lilly FRET(1) channel 1 window 1 Y = Lilly FRET(1) channel 2 window 1	12-07-23 09:48:14
Background information
Plate	Label	Result	Signal	Flashes/Time	Meastime	MeasInfo
1	Lilly FRET	0	111	20	00:00:00.000	De=1st Ex=Top Em=Top Wdw=1 (14)
1	Lilly FRET	0	69	5	00:00:00.000	De=2nd Ex=Top Em=Top Wdw=1 (142)
Calculated results: Calc 1: Label ratio = X / Y where X = Lilly FRET(1) channel 1 window 1 Y = Lilly FRET(1) channel 2 window 1
	01	02	03	04	05	06	07	08	09	10	11	12	13	14	15	16	17	18	19	20	21	22	23	24
A	1.22222222222	0.04261694077	0.0386296599	0.0484385099	0.06130774401	0.05005995874	0.05426878631	0.05127517179	0.06142331913	0.04150849682	0.05205913882	0.04882618759	0.06343353494	0.04176623775	0.04683992434	0.05067176237	0.05217092974	0.05067443617	0.04688069493	0.04976569751	0.04977585655	0.05028970382	0.06071675536	0.02022924503
B	0.01854236415	0.04145991266	0.03055720277	0.04359102244	0.03131186943	0.0435959528	0.04680309829	0.04076879151	0.04774184306	0.04436395879	0.04118211116	0.03953318956	0.06035832319	0.04125549695	0.04621673059	0.04431360632	0.05393060857	0.0431762381	0.04907531396	0.04386703816	0.04360702176	0.03725294328	0.04654209066	0.90196078431
C	0.94871794872	0.04792049795	0.03828354776	0.04201276119	0.05914923411	0.04110186481	0.03677335305	0.04403340612	0.04397805698	0.04178158049	0.03993634164	0.04567260549	0.03109549647	0.03985715517	0.04084510161	0.04016382988	0.04358712508	0.04803276921	0.04660179471	0.04216222431	0.03955193023	0.03952989105	0.04207743452	0.01972408485
D	0.01832888997	0.04185942933	0.03989789444	0.04960805466	0.03099572397	0.0336455548	0.03685716329	0.04053289905	0.04195459033	0.03738511456	0.04358699536	0.03589476017	0.0575931424	0.03514656772	0.04319456196	0.05193470244	0.04572431907	0.04570984976	0.04443387867	0.0427980703	0.04404447301	0.0403273355	0.04741293496	1.53086419753
E	1.00877192982	0.04193219103	0.04103174546	0.04831001825	0.05839862523	0.04348637953	0.04458419169	0.03458198061	0.04256213585	0.05085863772	0.03900394996	0.04344128902	0.03285000469	0.04601938197	0.04226583754	0.04393654924	0.04503359361	0.04068082876	0.04281806144	0.04451328278	0.03686367574	0.04180460842	0.05264388647	0.02055285768
F	0.01794475949	0.04239012331	0.04184410159	0.03849167934	0.03207306236	0.04234819969	0.03969835673	0.03842587141	0.04419407542	0.04188019609	0.04167412296	0.03907332849	0.05644892292	0.04161372064	0.04357511305	0.04540850777	0.04118187385	0.0403500533	0.04256859587	0.0440451737	0.04062441648	0.04300820586	0.05184648368	0.78787878788
G	1.2000	0.03844902233	0.0413967085	0.05027123508	0.05891000661	0.03858535688	0.03581750262	0.03785726536	0.03616613599	0.03811223761	0.03671004396	0.04631477968	0.03068341285	0.04178244979	0.04165111907	0.03855383936	0.04374440868	0.03983494236	0.0408424169	0.04050578959	0.04168450801	0.04292179981	0.0436886193	0.02116853134
H	0.01842629838	0.044197069	0.03825787756	0.04375684714	0.02990650025	0.03810080392	0.03567046945	0.03535059122	0.04234624323	0.04550005006	0.04123637407	0.03954252514	0.05889502845	0.04587181977	0.05195223112	0.04456125933	0.04403702977	0.03970121619	0.04227314078	0.04474396002	0.0422414715	0.04373654443	0.04378606656	0.9603960396
I	1.05217391304	0.04289581102	0.03577714345	0.04176743249	0.05567571898	0.04219863225	0.04303981255	0.03955962341	0.04188815809	0.03640907176	0.0404932818	0.05211748227	0.03156650912	0.04352924146	0.04226684815	0.04334599643	0.04157411521	0.04200559879	0.04281786431	0.04327149203	0.04221534553	0.04011177693	0.04332681952	0.02056789629
J	0.01806027318	0.04276238726	0.04195890148	0.03833457096	0.02965331327	0.04177154501	0.03829961408	0.04243227884	0.04101948709	0.03826061579	0.04481560133	0.05122592912	0.05956881122	0.04303554275	0.04568884724	0.04246516174	0.0393398609	0.0396157311	0.04657146738	0.04398132636	0.04465288786	0.04448115243	0.04363713899	1.13043478261
K	1.00877192982	0.03122588348	0.04670192449	0.04116635536	0.05686593723	0.04474476052	0.03923167927	0.04342323636	0.04843125647	0.04596068503	0.03806251336	0.04075116647	0.03159931532	0.04604768988	0.04622180507	0.04473334627	0.04217426486	0.04328383836	0.04086536668	0.04302694196	0.03878496654	0.04661016949	0.04437402149	0.02011365958
L	0.01833592294	0.04049322576	0.03890533979	0.05029621388	0.0318479134	0.0328795313	0.04758800522	0.04359927905	0.04162994608	0.04465591308	0.03435270968	0.04418073058	0.06127539668	0.03943083358	0.04338542172	0.04054570382	0.04391283606	0.04492199311	0.0434363615	0.04215031647	0.03762536023	0.04901246375	0.04732100234	0.81415929204
M	1.3400	0.04275779234	0.04298710688	0.03947348873	0.05805594152	0.04035178869	0.04381066149	0.04189504897	0.04456471153	0.04883569293	0.0414160958	0.05045084538	0.03220811397	0.04654975334	0.04655852236	0.03903533964	0.0465672908	0.04680974522	0.04863673244	0.04442338732	0.0366457125	0.03618227748	0.05112550942	0.01925269447
N	0.01796925902	0.04061108847	0.0408451769	0.04440141298	0.03165419162	0.03885398496	0.04778411818	0.04399613692	0.0441372456	0.03900655534	0.04313337761	0.04089841679	0.05816964665	0.04332641404	0.03462298913	0.04253281548	0.0334788279	0.03759154036	0.04221239613	0.04209968682	0.04487057733	0.05111620629	0.04853153513	0.25770308123
O	0.96296296296	0.04009194183	0.04123749318	0.04810550462	0.05997800208	0.04962278584	0.04370395675	0.04673149244	0.04511428065	0.04977814236	0.03908749478	0.04562232726	0.03196877056	0.04035431587	0.04317044208	0.04672070965	0.04634190024	0.04057135546	0.05653950421	0.04796643748	0.04231310628	0.03956743684	0.04946619217	0.01907572485
P	0.01806215397	0.06101342772	0.05569469926	0.04774244387	0.06591925504	0.05053679574	0.05872566585	0.05206232814	0.05416512431	0.0459901062	0.05919435354	0.04230436149	0.0663515327	0.05618482421	0.0525301278	0.05959723679	0.05618243993	0.05144145744	0.05242249096	0.0524439324	0.04443366891	0.04616042614	0.05992286926	0.89719626168
Plate information
Plate	Repeat	Barcode	Measured height	Chamber temperature at start	Chamber temperature at end	Humidity at start	Humidity at end	Ambient temperature at start	Ambient temperature at end	Group	Label	ScanX	ScanY	Measinfo	Kinetics	Measurement date
1	1	=""	14.96	24.58	24.6	47.7	47.2	23.11	23.63	1	Lilly FRET(1)	0	0	De=1st Ex=Top Em=Top Wdw=1 (14)	0	12-07-23 09:48:14
Background information
Plate	Label	Result	Signal	Flashes/Time	Meastime	MeasInfo
1	Lilly FRET	0	111	20	00:00:00.000	De=1st Ex=Top Em=Top Wdw=1 (14)
1	Lilly FRET	0	69	5	00:00:00.000	De=2nd Ex=Top Em=Top Wdw=1 (142)
Results for Lilly FRET(1) - channel 1 window 1 (Counts)
	01	02	03	04	05	06	07	08	09	10	11	12	13	14	15	16	17	18	19	20	21	22	23	24
A	143	5789	5435	6595	7935	6721	7575	6880	7969	5850	6993	6645	8464	5453	6364	6868	6843	7044	6174	6595	6218	6987	8078	2732
B	2520	5573	4277	5681	4286	5959	6550	5426	6665	5904	5712	5481	8328	5460	6411	5833	7545	5768	6780	6093	6096	5221	6289	92
C	111	6775	5493	5847	8279	5843	5222	6211	6213	5772	5596	6055	4390	5547	5533	5668	5762	6684	6154	5867	5261	5395	5873	2665
D	2420	5827	5408	6898	4255	4253	5153	5376	5780	5231	5978	5022	7740	4736	6024	7225	6302	6006	6168	5589	5550	5677	6430	124
E	115	5751	5722	6116	8020	6055	6168	4591	5771	6785	5194	5926	4556	6292	5655	5944	6200	5588	5885	6064	5064	5695	7204	2751
F	2348	5813	5709	5010	4295	5569	5438	5221	5978	5647	5822	5328	7277	5600	5888	6187	5380	5413	5762	5425	5439	5629	6868	78
G	132	5435	5891	7182	8375	5034	5168	5077	5134	5338	5027	6566	4373	5819	5916	5414	6210	5657	5463	5702	5841	6003	6050	2980
H	2579	6285	5426	6071	4011	5346	5059	4912	5995	6363	5750	5608	7898	6471	7265	6290	5832	5618	5948	5856	5925	5993	6055	97
I	121	5927	4838	5803	7645	5609	5988	5433	5579	5012	5500	6995	4301	6014	5807	5899	5615	5732	5762	5796	5716	5268	5809	2775
J	2499	5841	5462	5214	3784	5576	5240	5600	5435	5244	6099	6951	8021	5824	6240	5604	5187	5365	5828	5907	5803	5978	5935	104
K	115	4289	6358	5554	7510	5963	5339	5730	6545	6245	5162	5284	4246	6253	6205	5994	5681	5798	5476	5687	5198	6171	5867	2658
L	2490	5320	5216	6690	4163	4282	6351	5733	5574	5894	4609	5953	7959	5279	5811	5412	5707	5943	5544	5574	4896	6457	6245	92
M	134	5767	5708	5314	7688	5359	5868	5595	5937	6516	5544	6675	4264	6190	6211	5165	6148	6131	6354	5532	4821	4741	6423	2533
N	2427	5282	5403	5870	4229	5034	6272	5740	5862	5153	5715	5399	7525	5719	4623	5596	4441	4856	5537	5404	5906	6599	6319	92
O	104	5442	5597	6522	8016	6617	5885	6238	6111	6675	5058	6081	4324	5353	5744	6236	6210	5391	7237	6174	5531	5170	6533	2508
P	2437	7929	7316	6301	8608	6609	7801	6816	7170	6015	7850	5520	8801	7252	6922	7730	7344	6661	6875	6737	5773	5936	7769	96
Plate information
Plate	Repeat	Barcode	Measured height	Chamber temperature at start	Chamber temperature at end	Humidity at start	Humidity at end	Ambient temperature at start	Ambient temperature at end	Group	Label	ScanX	ScanY	Measinfo	Kinetics	Measurement date
1	1	=""	14.96	24.58	24.6	47.7	47.2	23.11	23.63	1	Lilly FRET(1)	0	0	De=2nd Ex=Top Em=Top Wdw=1 (142)	0	12-07-23 09:48:14
Background information
Plate	Label	Result	Signal	Flashes/Time	Meastime	MeasInfo
1	Lilly FRET	0	111	20	00:00:00.000	De=1st Ex=Top Em=Top Wdw=1 (14)
1	Lilly FRET	0	69	5	00:00:00.000	De=2nd Ex=Top Em=Top Wdw=1 (142)
Results for Lilly FRET(1) - channel 2 window 1 (Counts)
	01	02	03	04	05	06	07	08	09	10	11	12	13	14	15	16	17	18	19	20	21	22	23	24
A	117	135838	140695	136152	129429	134259	139583	134178	129739	140935	134328	136095	133431	130560	135867	135539	131165	139005	131696	132521	124920	138935	133044	135052
B	135905	134419	139967	130325	136881	136687	139948	133092	139605	133081	138701	138643	137976	132346	138716	131630	139902	133592	138155	138897	139794	140150	135125	102
C	117	141380	143482	139172	139968	142159	142005	141052	141275	138147	140123	132574	141178	139172	135463	141122	132195	139155	132055	139153	133015	136479	139576	135114
D	132032	139204	135546	139050	137277	126406	139810	132633	137768	139922	137151	139909	134391	134750	139462	139117	137826	131394	138813	130590	126009	140773	135617	81
E	114	137150	139453	126599	137332	139239	138345	132757	135590	133409	133166	136414	138691	136725	133796	135286	137675	137362	137442	136229	137371	136229	136844	133850
F	130846	137131	136435	130158	133913	131505	136983	135872	135267	134837	139703	136359	128913	134571	135123	136252	130640	134151	135358	123169	133885	130882	132468	99
G	110	141356	142306	142865	142166	130464	144287	134109	141956	140060	136938	141769	142520	139269	142037	140427	141961	142011	133758	140770	140124	139859	138480	140775
H	139963	142204	141827	138744	134118	140312	141826	138951	141571	139846	139440	141822	134103	141067	139840	141154	132434	141507	140704	130878	140265	137025	138286	101
I	115	138172	135226	138936	137313	132919	139127	137337	133188	137658	135825	134216	136252	138160	137389	136091	135060	136458	134570	133945	135401	131333	134074	134919
J	138370	136592	130175	136013	127608	133488	136816	131975	132498	137060	136091	135693	134651	135330	136576	131967	131851	135426	125141	134307	129958	134394	136008	92
K	114	137354	136140	134916	132065	133267	136089	131957	135140	135877	135619	129665	134370	135794	134244	133994	134703	133953	134001	132173	134021	132396	132217	132149
L	135799	131380	134069	133012	130715	130233	133458	131493	133894	131987	134167	134742	129889	133880	133939	133479	129962	132296	127635	132241	130125	131742	131971	113
M	100	134876	132784	134622	132424	132807	133940	133548	133222	133427	133861	132307	132389	132976	133402	132316	132024	130977	130642	124529	131557	131031	125632	131566
N	135064	130063	132280	132203	133600	129562	131257	130466	132813	132106	132496	132010	129363	131998	133524	131569	132651	129178	131170	128362	131623	129098	130204	357
O	108	135738	135726	135577	133649	133346	134656	133486	135456	134095	129402	133290	135257	132650	133054	133474	134004	132877	127999	128715	130716	130663	132070	131476
P	134923	129955	131359	131979	130584	130776	132838	130920	132373	130789	132614	130483	132642	129074	131772	129704	130717	129487	131146	128461	129924	128595	129650	107
Basic assay information
Assay ID:				18937
Assay Started:				12-07-23 09:43:15
Assay Finished:				12-07-23 09:48:21
Assay Exported:				12-07-23 09:48:21
Protocol ID:				100202
Protocol Name:				Lilly FRET_384
Serial#:				="1040204"
Protocol information
Protocol:
Protocol name				Lilly FRET_384
Number of assay repeats				1
Start assay repeat each				N/A
Number of plate repeats				1
Start plate repeat each				N/A
Is label meas. height used				Yes
Height of measurement				Defined in label
Is gripper height used				No
Mode of measurement				By Columns bi-directional
Rotated plate				No
Soft move				No
Protocol notes
Plate type:
Name of the plate type				384 OptiPlate
Number of rows				16
Number of columns				24
Number of the wells in the plate				384
Height of the plate				14.35 mm
Coordinates of corners:
384 OptiPlate + Lilly FRET
12.1 mm x------------------------------------------------------- x 115.6 mm
9 mm 9 mm
12.1 mm x------------------------------------------------------- x 115.6 mm
76.5 mm 76.5 mm
Platemap:
Plate				1
Group				1
	01	02	03	04	05	06	07	08	09	10	11	12	13	14	15	16	17	18	19	20	21	22	23	24
A	-	-	-	-	-	-	-	-	-	-	-	-	-	-	-	-	-	-	-	-	-	-	-	-
B	-	-	-	-	-	-	-	-	-	-	-	-	-	-	-	-	-	-	-	-	-	-	-	-
C	-	-	-	-	-	-	-	-	-	-	-	-	-	-	-	-	-	-	-	-	-	-	-	-
D	-	-	-	-	-	-	-	-	-	-	-	-	-	-	-	-	-	-	-	-	-	-	-	-
E	-	-	-	-	-	-	-	-	-	-	-	-	-	-	-	-	-	-	-	-	-	-	-	-
F	-	-	-	-	-	-	-	-	-	-	-	-	-	-	-	-	-	-	-	-	-	-	-	-
G	-	-	-	-	-	-	-	-	-	-	-	-	-	-	-	-	-	-	-	-	-	-	-	-
H	-	-	-	-	-	-	-	-	-	-	-	-	-	-	-	-	-	-	-	-	-	-	-	-
I	-	-	-	-	-	-	-	-	-	-	-	-	-	-	-	-	-	-	-	-	-	-	-	-
J	-	-	-	-	-	-	-	-	-	-	-	-	-	-	-	-	-	-	-	-	-	-	-	-
K	-	-	-	-	-	-	-	-	-	-	-	-	-	-	-	-	-	-	-	-	-	-	-	-
L	-	-	-	-	-	-	-	-	-	-	-	-	-	-	-	-	-	-	-	-	-	-	-	-
M	-	-	-	-	-	-	-	-	-	-	-	-	-	-	-	-	-	-	-	-	-	-	-	-
N	-	-	-	-	-	-	-	-	-	-	-	-	-	-	-	-	-	-	-	-	-	-	-	-
O	-	-	-	-	-	-	-	-	-	-	-	-	-	-	-	-	-	-	-	-	-	-	-	-
P	-	-	-	-	-	-	-	-	-	-	-	-	-	-	-	-	-	-	-	-	-	-	-	-
- - Undefined
Calculations:
Plate				1
Formula index				Calc 1
Formula name				Label ratio
Formula				Label ratio where X = Lilly FRET(1) channel 1 window 1 Y = Lilly FRET(1) channel 2 window 1
Auto export parameters:
Export format				Plate2
Include basic assay information				Yes
Place assay information at				End of file
Include basic plate information				Yes
Place plate information at				Beginning of plate
Include protocol information				Yes
Protocol info level				Large
Include error and warning information				Yes
Include background information				Yes
Add plate number to the file name				Yes
Each plate to separate file				No
Field separator to use				System
File name format				<DefaultDataFolder>\<Date>\<ProtocolName>_<AssayID>.csv
Operations:
Plate 1
Group 1
Measurement
Label				Lilly FRET(1)
Labels:
Lilly FRET				6000025
Light source				Laser
Top mirror				LANCE/DELFIA Bias
Bottom mirror				N/A
Exc. filter				N/A
Using of excitation filter				Top
Ems. filter				APC 665
Using of emission filter				Top
2nd ems. filter				Europium 615
Using of 2nd emission filter				Top
Measurement height				7.3 mm
Cycle				16600
Delay				30
Number of flashes				20
Number of flashes for 2nd detector				5
Number of sequence windows				1
Total time of windows				500
Excitation light				100%
Reference excitation light				100%
Reference AD gain				4
Reference signal				323509
Last edited				13-06-14 09:17:06
Last edited by				EnVision
Factory preset				No
Filters:
APC 665				205
Filter type				Emission
Description				M665 CWL=665nm BW=7 5nm Tmin=75%
Used with				Luminescence DELFIA - Time-resolved Fluorescence Fluorescence Intensity LANCE - Time-resolved Fluorescence
Last edited				26-02-19 14:51:38
Last edited by				Installation
Factory preset				Yes
Europium 615				203
Filter type				Emission
Description				M615 CWL=615nm BW=8 5nm Tmin=80%
Used with				Luminescence DELFIA - Time-resolved Fluorescence Fluorescence Intensity LANCE - Time-resolved FluorescenceLuminescence Absorbance DELFIA - Time-resolved Fluorescence Fluorescence Intensity LANCE - Time-resolved Fluorescence
Last edited				26-02-19 14:51:38
Last edited by				Installation
Factory preset				Yes
Mirror modules:
LANCE/DELFIA Bias				445
Used by				Top
Dual				No
Bias				Yes
Description				D400
Used with				Luminescence DELFIA - Time-resolved Fluorescence Fluorescence Intensity LANCE - Time-resolved Fluorescence
Last edited				26-02-19 14:51:38
Last edited by				Installation
Factory preset				Yes
Instrument:
Serial number				1040204
Nickname				EnVision
Normalization:
Notifications for plate 1 repeat 1:
WARNING: Plate height defined in the plate editor does not match the actual plate height. Measured height is 14.96 mm. Plate editor height is 14.35 mm. The results may be affected.
Exported with EnVision Workstation version 1.14.3049.528
