## Supplementary material for "Genome-wide arrayed CRISPR activation screen for prion protein modulators": Plate_XXIV_B.csv

Plate information
Plate	Repeat	Barcode	Measured height	Chamber temperature at start	Chamber temperature at end	Humidity at start	Humidity at end	Ambient temperature at start	Ambient temperature at end	Formula	Measurement date
1	1	=""	N/A	N/A	N/A	N/A	N/A	N/A	N/A	Calc 1: Label ratio = X / Y where X = Lilly FRET(1) channel 1 window 1 Y = Lilly FRET(1) channel 2 window 1	12-07-23 09:55:00
Background information
Plate	Label	Result	Signal	Flashes/Time	Meastime	MeasInfo
1	Lilly FRET	0	88	20	00:00:00.000	De=1st Ex=Top Em=Top Wdw=1 (14)
1	Lilly FRET	0	65	5	00:00:00.000	De=2nd Ex=Top Em=Top Wdw=1 (142)
Calculated results: Calc 1: Label ratio = X / Y where X = Lilly FRET(1) channel 1 window 1 Y = Lilly FRET(1) channel 2 window 1
	01	02	03	04	05	06	07	08	09	10	11	12	13	14	15	16	17	18	19	20	21	22	23	24
A	1.66071428571	0.04050414737	0.06350529276	0.06217903137	0.058166138	0.05228124645	0.05488747886	0.04882634713	0.05478828588	0.03689415926	0.04934318801	0.05854026028	0.06124469911	0.04433626345	0.05015471126	0.05362400416	0.0534126517	0.05144145572	0.04440843783	0.05991358154	0.04512131326	0.0609258391	0.05927886613	0.01974748149
B	0.01798167253	0.04422164206	0.03534448201	0.04353694109	0.02982839504	0.04374024307	0.04352411378	0.03967059884	0.04625955746	0.04151036849	0.04036796221	0.03947999826	0.05844453666	0.03906975328	0.04527403293	0.04255034753	0.04452101701	0.04101055546	0.04491880855	0.04185634991	0.04380480118	0.03520423413	0.04286270167	1.0700
C	1.77027027027	0.04699117392	0.03912044588	0.03821994097	0.05699264088	0.04330067693	0.03600571633	0.043652641	0.04223394768	0.03885388539	0.03585220829	0.04370317648	0.03192535781	0.042558977	0.04117373745	0.03929015636	0.04101814494	0.04648076275	0.04390094073	0.0413087491	0.03820975606	0.03770500254	0.0383415583	0.02008501833
D	0.01844668301	0.04169308006	0.04043874623	0.04836165093	0.02979352769	0.0326986657	0.03529925096	0.03943478866	0.04149983727	0.03705751397	0.04214498338	0.03564673147	0.05604829348	0.0356419992	0.03968724685	0.04426031937	0.04224980776	0.04407040241	0.04029399982	0.04253995805	0.04028638598	0.03694349099	0.04445954726	1.17894736842
E	1.23300970874	0.03498910424	0.04780292523	0.04575048647	0.05576517141	0.04214814322	0.04697441748	0.03342616343	0.04268630596	0.04235970375	0.03541226613	0.04117793132	0.0314630386	0.04549660816	0.03750881491	0.0456740295	0.04556502387	0.03991422298	0.04288751407	0.04417251047	0.03629757267	0.04033241498	0.05033584937	0.01999819904
F	0.01814266037	0.04057305742	0.04009791523	0.03878977678	0.02980658373	0.03948218051	0.03940264555	0.04015581959	0.04300076161	0.04174007017	0.03728614866	0.03898376415	0.05567934028	0.04142718687	0.04385693899	0.04465365606	0.03925638413	0.04025847138	0.03870212532	0.04169069452	0.03844088197	0.04238105444	0.05217326861	1.01086956522
G	1.16161616162	0.03498651591	0.03906877755	0.03101738715	0.05056987625	0.03673501589	0.03586703305	0.0358592982	0.03800997842	0.03751488686	0.03181609127	0.0399753867	0.03081811298	0.0415648096	0.04144357386	0.03972148197	0.04218896641	0.04082691378	0.03943702711	0.04007139033	0.03884840945	0.0427975769	0.04248289914	0.02033845123
H	0.01856042504	0.04425527643	0.0385226286	0.04301238312	0.02947764332	0.03713747593	0.03544178649	0.03320806586	0.0421661961	0.04376536297	0.04180138071	0.03840039742	0.05716851914	0.04297774367	0.04069704435	0.04421083912	0.04325374435	0.03802210952	0.04100395658	0.04380573309	0.0408455648	0.04193795481	0.04376111817	0.7652173913
I	1.4875	0.03639889556	0.03527408971	0.04029921203	0.05654344039	0.04740565501	0.04201315809	0.04046380791	0.03939933374	0.03139267747	0.0356401563	0.04945214561	0.03245293622	0.04829926953	0.04367209268	0.04425304867	0.04296725195	0.04054273832	0.04148717125	0.03974430239	0.04127633795	0.04009094528	0.04037178006	0.02008578765
J	0.0180634107	0.04265168407	0.04876070371	0.03673466372	0.03001533803	0.04085536654	0.03725675084	0.04070292913	0.04102560199	0.03764950598	0.04452869462	0.04857258107	0.05937030358	0.04124155118	0.04318402027	0.04158934695	0.03678152215	0.03675427587	0.04260397541	0.0423663695	0.04281047454	0.04398608535	0.04266505202	0.92929292929
K	1.06923076923	0.02760523001	0.04323961925	0.03631328352	0.05609061769	0.04541771117	0.04202087994	0.0420370272	0.04720308584	0.04017986547	0.03796899573	0.0407764629	0.03261065266	0.04826872765	0.04735955687	0.04454056494	0.04239234112	0.04161826164	0.03910438348	0.04236574659	0.03843406874	0.04718269993	0.04354767252	0.01993177056
L	0.01939002671	0.04062250117	0.03830182044	0.047903648	0.0301017524	0.0337952162	0.04730164254	0.04231986967	0.04230069718	0.04265274497	0.03265425261	0.04369445382	0.05738948672	0.03969239516	0.04264004768	0.04045423379	0.04239146212	0.04289625338	0.04218598706	0.04166402937	0.03577761711	0.0454126097	0.04407144917	1.06741573034
M	1.19811320755	0.0385454652	0.0409369205	0.03826076461	0.05292224138	0.03829303291	0.04621305419	0.04191937479	0.04307199903	0.04625673277	0.03879252084	0.04646674469	0.03295514314	0.04793021724	0.04817720141	0.04082082462	0.04396319432	0.04494012068	0.04611809524	0.04226706569	0.03536780995	0.03583465427	0.04975844265	0.02018090576
N	0.01793170487	0.03934413785	0.04102767462	0.04292768639	0.03124927538	0.03722826087	0.04629949025	0.04360823471	0.04473385752	0.03801094254	0.04178867925	0.03877311283	0.05768129845	0.04390292103	0.03453255187	0.04127730015	0.0317975045	0.03543671065	0.03971619263	0.04173777753	0.0444096094	0.04823995648	0.05044030937	0.76851851852
O	1.29292929293	0.03676556477	0.0368625753	0.04176064723	0.0573168187	0.0467748921	0.04892187999	0.04962963525	0.04550227511	0.04734837078	0.03469993154	0.04252166326	0.0336872147	0.04757972255	0.04497364387	0.04696486104	0.0467967666	0.03915434493	0.05595160261	0.04579723538	0.0406974059	0.0373084508	0.04655985064	0.02055158293
P	0.01820147905	0.06128054057	0.05573641713	0.04725482772	0.06812516018	0.04897564541	0.05960087947	0.04995771508	0.05255074635	0.04490635204	0.06043164376	0.04298589889	0.06429541218	0.05572651442	0.05135488183	0.06047559682	0.05680625039	0.05065222129	0.04919480872	0.05264747332	0.04609112673	0.04217811642	0.05710603743	1.12359550562
Plate information
Plate	Repeat	Barcode	Measured height	Chamber temperature at start	Chamber temperature at end	Humidity at start	Humidity at end	Ambient temperature at start	Ambient temperature at end	Group	Label	ScanX	ScanY	Measinfo	Kinetics	Measurement date
1	1	=""	14.85	24.63	24.6	47.5	46.9	23.21	23.82	1	Lilly FRET(1)	0	0	De=1st Ex=Top Em=Top Wdw=1 (14)	0	12-07-23 09:55:00
Background information
Plate	Label	Result	Signal	Flashes/Time	Meastime	MeasInfo
1	Lilly FRET	0	88	20	00:00:00.000	De=1st Ex=Top Em=Top Wdw=1 (14)
1	Lilly FRET	0	65	5	00:00:00.000	De=2nd Ex=Top Em=Top Wdw=1 (142)
Results for Lilly FRET(1) - channel 1 window 1 (Counts)
	01	02	03	04	05	06	07	08	09	10	11	12	13	14	15	16	17	18	19	20	21	22	23	24
A	93	5640	8153	8657	7500	6904	7595	6544	6982	5174	6596	7926	8102	5765	6743	7431	6716	7141	5783	7446	6124	7927	7704	2662
B	2496	6047	4673	6000	3904	5996	5654	5458	6389	5699	5538	5430	8028	5134	6065	5730	6176	5688	6094	5535	6060	4829	5728	107
C	131	6554	5517	5257	7729	6064	5039	6095	5683	5439	4679	5956	4479	5791	5760	5307	5500	6479	6146	5713	4757	5120	5322	2679
D	2430	5722	5567	6652	4049	4144	4854	5096	5483	5027	5819	4881	7242	4825	5487	5876	5769	6077	5230	5882	5278	5134	5953	112
E	127	4849	6066	6254	7582	5701	6423	4561	5854	5748	4711	5638	4306	6244	5053	6224	6224	5435	5830	6003	4845	5358	6662	2665
F	2384	5480	5422	5227	3697	5075	5335	5350	5646	5639	5089	5280	7022	5514	5962	5981	5239	5439	5290	5133	5225	5537	7040	93
G	115	4852	5397	4417	7139	5122	4973	5034	5371	5103	4289	5652	4355	5832	5813	5351	5799	5745	5181	5613	5465	5984	5838	2852
H	2641	6171	5457	5957	3856	5245	4947	4542	5944	6018	5831	5411	7638	5824	5633	5951	6056	5338	5731	5723	5702	5694	6027	88
I	119	5049	4745	5549	7692	6252	5709	5423	5334	4318	4825	6639	4389	6546	5956	5955	5714	5235	5682	5291	5587	5237	5208	2730
J	2488	5777	6372	4972	3816	5382	5018	5179	5389	5068	5990	6382	7901	5461	5794	5603	4857	4949	5337	5679	5753	5905	5778	92
K	139	3813	5869	4904	7507	5997	5635	5538	6290	5406	5070	5365	4347	6439	6327	5921	6000	5517	5208	5636	4897	6251	5701	2635
L	2613	5385	5119	6332	3834	4534	6252	5507	5582	5670	4363	5826	7413	5306	5724	5251	5549	5672	5446	5266	4701	5956	5808	95
M	127	5264	5563	5072	6938	5017	6004	5557	5679	6149	5166	5995	4386	6330	6375	5371	5743	5869	6053	5494	4630	4657	6293	2626
N	2435	5183	5380	5668	4043	4795	6040	5660	5877	5016	5537	5083	7456	5776	4472	5411	4187	4523	5189	5258	5836	6208	6587	83
O	128	5036	4938	5647	7691	6264	6439	6546	6110	6289	4562	5653	4509	6280	6015	6239	6206	5169	7103	5947	5287	4862	6085	2670
P	2508	8144	7379	6240	8772	6433	7807	6498	6946	5831	7969	5542	8382	7135	6762	7810	7358	6508	6516	6799	6026	5436	7356	100
Plate information
Plate	Repeat	Barcode	Measured height	Chamber temperature at start	Chamber temperature at end	Humidity at start	Humidity at end	Ambient temperature at start	Ambient temperature at end	Group	Label	ScanX	ScanY	Measinfo	Kinetics	Measurement date
1	1	=""	14.85	24.63	24.6	47.5	46.9	23.21	23.82	1	Lilly FRET(1)	0	0	De=2nd Ex=Top Em=Top Wdw=1 (142)	0	12-07-23 09:55:00
Background information
Plate	Label	Result	Signal	Flashes/Time	Meastime	MeasInfo
1	Lilly FRET	0	88	20	00:00:00.000	De=1st Ex=Top Em=Top Wdw=1 (14)
1	Lilly FRET	0	65	5	00:00:00.000	De=2nd Ex=Top Em=Top Wdw=1 (142)
Results for Lilly FRET(1) - channel 2 window 1 (Counts)
	01	02	03	04	05	06	07	08	09	10	11	12	13	14	15	16	17	18	19	20	21	22	23	24
A	56	139245	128383	139227	128941	132055	138374	134026	127436	140239	133676	135394	132289	130029	134444	138576	125738	138818	130223	124279	135723	130109	129962	134802
B	138808	136743	132213	137814	130882	137082	129905	137583	138112	137291	137188	137538	137361	131406	133962	134664	138721	138696	135667	132238	138341	137171	133636	100
C	74	139473	141026	137546	135614	140044	139950	139625	134560	139986	130508	136283	140296	136070	139895	135072	134087	139391	139997	138300	124497	135791	138805	133383
D	131731	137241	137665	137547	135902	126733	137510	129226	132121	135654	138071	136927	129210	135374	138256	132760	136545	137893	129796	138270	131012	138969	133897	95
E	103	138586	126896	136698	135963	135261	136734	136450	137140	135695	133033	136918	136859	137241	134715	136270	136596	136167	135937	135899	133480	132846	132351	133262
F	131403	135065	135219	134752	124033	128539	135397	133231	131300	135098	136485	135441	126115	133101	135942	133942	133456	135102	136685	123121	135923	130648	134935	92
G	99	138682	138141	142404	141171	139431	138651	140382	141305	136026	134806	141387	141313	140311	140263	134713	137453	140716	131374	140075	140675	139821	137420	140227
H	142292	139441	141657	138495	130811	141232	139581	136774	140966	137506	139493	140910	133605	135512	138413	134605	140011	140392	139767	130645	139599	135772	137725	115
I	80	138713	134518	137695	136037	131883	135886	134021	135383	137548	135381	134251	135242	135530	136380	134567	132985	129123	136958	133126	135356	130628	129001	135917
J	137737	135446	130679	135349	127135	131733	134687	127239	131357	134610	134520	131391	133080	132415	134170	134722	132050	134651	125270	134045	134383	134247	135427	99
K	130	138126	135732	135047	133837	132041	134100	131741	133254	134545	133530	131571	133300	133399	133595	132935	141535	132562	133182	133032	127413	132485	130914	132201
L	134760	132562	133649	132182	127368	134161	132173	130128	131960	132934	133612	133335	129170	133678	134240	129801	130899	132226	129095	126392	131395	131153	131786	89
M	106	136566	135892	132564	131098	131016	129920	132564	131849	132932	133170	129017	133090	132067	132324	131575	130632	130596	131250	129983	130910	129958	126471	130123
N	135793	131735	131131	132036	129379	128800	130455	129792	131377	131962	132500	131096	129262	131563	129501	131089	131677	127636	130652	125977	131413	128690	130590	108
O	99	136976	133957	135223	134184	133918	131618	131897	134279	132824	131470	132944	133849	131989	133745	132844	132616	132016	126949	129855	129910	130319	130692	129917
P	137791	132897	132391	132050	128763	131351	130988	130070	132177	129848	131868	128926	130367	128036	131672	129143	129528	128484	132453	129142	130741	128882	128813	89
Basic assay information
Assay ID:				18938
Assay Started:				12-07-23 09:50:01
Assay Finished:				12-07-23 09:55:07
Assay Exported:				12-07-23 09:55:07
Protocol ID:				100202
Protocol Name:				Lilly FRET_384
Serial#:				="1040204"
Protocol information
Protocol:
Protocol name				Lilly FRET_384
Number of assay repeats				1
Start assay repeat each				N/A
Number of plate repeats				1
Start plate repeat each				N/A
Is label meas. height used				Yes
Height of measurement				Defined in label
Is gripper height used				No
Mode of measurement				By Columns bi-directional
Rotated plate				No
Soft move				No
Protocol notes
Plate type:
Name of the plate type				384 OptiPlate
Number of rows				16
Number of columns				24
Number of the wells in the plate				384
Height of the plate				14.35 mm
Coordinates of corners:
384 OptiPlate + Lilly FRET
12.1 mm x------------------------------------------------------- x 115.6 mm
9 mm 9 mm
12.1 mm x------------------------------------------------------- x 115.6 mm
76.5 mm 76.5 mm
Platemap:
Plate				1
Group				1
	01	02	03	04	05	06	07	08	09	10	11	12	13	14	15	16	17	18	19	20	21	22	23	24
A	-	-	-	-	-	-	-	-	-	-	-	-	-	-	-	-	-	-	-	-	-	-	-	-
B	-	-	-	-	-	-	-	-	-	-	-	-	-	-	-	-	-	-	-	-	-	-	-	-
C	-	-	-	-	-	-	-	-	-	-	-	-	-	-	-	-	-	-	-	-	-	-	-	-
D	-	-	-	-	-	-	-	-	-	-	-	-	-	-	-	-	-	-	-	-	-	-	-	-
E	-	-	-	-	-	-	-	-	-	-	-	-	-	-	-	-	-	-	-	-	-	-	-	-
F	-	-	-	-	-	-	-	-	-	-	-	-	-	-	-	-	-	-	-	-	-	-	-	-
G	-	-	-	-	-	-	-	-	-	-	-	-	-	-	-	-	-	-	-	-	-	-	-	-
H	-	-	-	-	-	-	-	-	-	-	-	-	-	-	-	-	-	-	-	-	-	-	-	-
I	-	-	-	-	-	-	-	-	-	-	-	-	-	-	-	-	-	-	-	-	-	-	-	-
J	-	-	-	-	-	-	-	-	-	-	-	-	-	-	-	-	-	-	-	-	-	-	-	-
K	-	-	-	-	-	-	-	-	-	-	-	-	-	-	-	-	-	-	-	-	-	-	-	-
L	-	-	-	-	-	-	-	-	-	-	-	-	-	-	-	-	-	-	-	-	-	-	-	-
M	-	-	-	-	-	-	-	-	-	-	-	-	-	-	-	-	-	-	-	-	-	-	-	-
N	-	-	-	-	-	-	-	-	-	-	-	-	-	-	-	-	-	-	-	-	-	-	-	-
O	-	-	-	-	-	-	-	-	-	-	-	-	-	-	-	-	-	-	-	-	-	-	-	-
P	-	-	-	-	-	-	-	-	-	-	-	-	-	-	-	-	-	-	-	-	-	-	-	-
- - Undefined
Calculations:
Plate				1
Formula index				Calc 1
Formula name				Label ratio
Formula				Label ratio where X = Lilly FRET(1) channel 1 window 1 Y = Lilly FRET(1) channel 2 window 1
Auto export parameters:
Export format				Plate2
Include basic assay information				Yes
Place assay information at				End of file
Include basic plate information				Yes
Place plate information at				Beginning of plate
Include protocol information				Yes
Protocol info level				Large
Include error and warning information				Yes
Include background information				Yes
Add plate number to the file name				Yes
Each plate to separate file				No
Field separator to use				System
File name format				<DefaultDataFolder>\<Date>\<ProtocolName>_<AssayID>.csv
Operations:
Plate 1
Group 1
Measurement
Label				Lilly FRET(1)
Labels:
Lilly FRET				6000025
Light source				Laser
Top mirror				LANCE/DELFIA Bias
Bottom mirror				N/A
Exc. filter				N/A
Using of excitation filter				Top
Ems. filter				APC 665
Using of emission filter				Top
2nd ems. filter				Europium 615
Using of 2nd emission filter				Top
Measurement height				7.3 mm
Cycle				16600
Delay				30
Number of flashes				20
Number of flashes for 2nd detector				5
Number of sequence windows				1
Total time of windows				500
Excitation light				100%
Reference excitation light				100%
Reference AD gain				4
Reference signal				323509
Last edited				13-06-14 09:17:06
Last edited by				EnVision
Factory preset				No
Filters:
APC 665				205
Filter type				Emission
Description				M665 CWL=665nm BW=7 5nm Tmin=75%
Used with				Luminescence DELFIA - Time-resolved Fluorescence Fluorescence Intensity LANCE - Time-resolved Fluorescence
Last edited				26-02-19 14:51:38
Last edited by				Installation
Factory preset				Yes
Europium 615				203
Filter type				Emission
Description				M615 CWL=615nm BW=8 5nm Tmin=80%
Used with				Luminescence DELFIA - Time-resolved Fluorescence Fluorescence Intensity LANCE - Time-resolved FluorescenceLuminescence Absorbance DELFIA - Time-resolved Fluorescence Fluorescence Intensity LANCE - Time-resolved Fluorescence
Last edited				26-02-19 14:51:38
Last edited by				Installation
Factory preset				Yes
Mirror modules:
LANCE/DELFIA Bias				445
Used by				Top
Dual				No
Bias				Yes
Description				D400
Used with				Luminescence DELFIA - Time-resolved Fluorescence Fluorescence Intensity LANCE - Time-resolved Fluorescence
Last edited				26-02-19 14:51:38
Last edited by				Installation
Factory preset				Yes
Instrument:
Serial number				1040204
Nickname				EnVision
Normalization:
Notifications for plate 1 repeat 1:
WARNING: Plate height defined in the plate editor does not match the actual plate height. Measured height is 14.85 mm. Plate editor height is 14.35 mm. The results may be affected.
Exported with EnVision Workstation version 1.14.3049.528
