## Supplementary material for "Genome-wide arrayed CRISPR activation screen for prion protein modulators": Plate_XXIX_A.csv

Plate information
Plate	Repeat	Barcode	Measured height	Chamber temperature at start	Chamber temperature at end	Humidity at start	Humidity at end	Ambient temperature at start	Ambient temperature at end	Formula	Measurement date
1	1	=""	N/A	N/A	N/A	N/A	N/A	N/A	N/A	Calc 1: Label ratio = X / Y where X = Lilly FRET(1) channel 1 window 1 Y = Lilly FRET(1) channel 2 window 1	23-08-23 13:55:47
Background information
Plate	Label	Result	Signal	Flashes/Time	Meastime	MeasInfo
1	Lilly FRET	0	113	20	00:00:00.000	De=1st Ex=Top Em=Top Wdw=1 (14)
1	Lilly FRET	0	60	5	00:00:00.000	De=2nd Ex=Top Em=Top Wdw=1 (142)
Calculated results: Calc 1: Label ratio = X / Y where X = Lilly FRET(1) channel 1 window 1 Y = Lilly FRET(1) channel 2 window 1
	01	02	03	04	05	06	07	08	09	10	11	12	13	14	15	16	17	18	19	20	21	22	23	24
A	1.76595744681	0.06025280303	0.0555084402	0.05291131379	0.06798582895	0.04953144002	0.06191161728	0.06179721288	0.06860785848	0.05728308376	0.05386582304	0.06585387559	0.07249827821	0.0598297125	0.04453977485	0.06106406466	0.05815321104	0.06492028193	0.05442962521	0.06144386574	0.06060118823	0.06739953532	0.06883511553	0.02125335335
B	0.01895964284	0.05184444493	0.04927479538	0.05069355225	0.0358616579	0.07603905895	0.05370333547	0.05489796815	0.04840309611	0.04838180027	0.05333203517	0.06389709768	0.1142914376	0.04575442662	0.06214386949	0.05312840373	0.05466335681	0.04758529021	0.05514880322	0.05394044271	0.0671092531	0.05877893202	0.05466420866	0.97080291971
C	1.70212765957	0.04339090015	0.04252240378	0.05492995631	0.11439359268	0.04549205324	0.05402645959	0.05474006578	0.05516286741	0.05502512563	0.0483309901	0.04530881288	0.03677400596	0.06027767868	0.04483575342	0.05651573516	0.06103632264	0.05545309504	0.05041103484	0.05511889824	0.04471489336	0.05519830475	0.05688115708	0.02178011251
D	0.01966273607	0.04985239573	0.04251740139	0.05967358675	0.03629613253	0.04795192819	0.05294255294	0.0565241698	0.05485235155	0.05430915559	0.05156665595	0.05268150083	0.11261968992	0.05465993837	0.05723615853	0.05716062558	0.05345173768	0.04832254899	0.05031818746	0.05895952076	0.04584669415	0.05663994169	0.0486620128	0.82170542636
E	1.80357142857	0.05248080587	0.0545103679	0.04946809682	0.10983724786	0.05811499105	0.05019262841	0.05672730035	0.06168665196	0.0563099793	0.04451611488	0.05907206865	0.03806321944	0.05316984125	0.0574193453	0.05466142988	0.04977271034	0.0555505101	0.05208502353	0.04709804324	0.05332419878	0.05676264324	0.03727448714	0.021734332
F	0.01893466187	0.05573831636	0.05351712504	0.0500293803	0.03675553477	0.05230443254	0.0567184889	0.03642237237	0.04330162872	0.05869481652	0.06220419202	0.05173658936	0.10472147691	0.05368204745	0.04622220241	0.05747814726	0.04471949018	0.05068627524	0.03631165539	0.06088627712	0.05424111601	0.05659668757	0.0533131704	0.77631578947
G	1.234375	0.05424934974	0.05602785434	0.04950423808	0.11382403612	0.05467519503	0.05680116273	0.05635032211	0.05340404901	0.05111753456	0.05638263259	0.05455462995	0.03747961475	0.04621820838	0.0600178805	0.05553691275	0.05934872776	0.04706011248	0.05698970909	0.04913377297	0.05778606983	0.04760459539	0.05472750785	0.02146745269
H	0.01872793548	0.04262994424	0.05472167108	0.05237833273	0.0365410621	0.05614926696	0.05299954727	0.04572659093	0.05270602797	0.04612714651	0.05528696708	0.05479624381	0.1071613111	0.05474565074	0.05276639717	0.05563502718	0.05231144446	0.05296892626	0.04749065368	0.04908567336	0.05095090186	0.05410033661	0.04354017695	0.79220779221
I	1.71428571429	0.05730288669	0.05461449017	0.05175523396	0.10873879171	0.05513050321	0.05477542293	0.05665176339	0.06906157507	0.05104415038	0.0569593653	0.05208608256	0.03758018841	0.05512927252	0.06078031421	0.05153388752	0.05518153581	0.06056110883	0.05180806422	0.04603488322	0.05756004101	0.05180688774	0.05125422721	0.02211278978
J	0.01836254099	0.05694999476	0.04540581068	0.04474755252	0.03620260429	0.05098928777	0.0578239026	0.04686744168	0.0515421602	0.0510321655	0.0489800107	0.05412844037	0.10823979091	0.05713622546	0.03682145288	0.05631247686	0.0503785373	0.04914455052	0.04749304025	0.0500549803	0.04990578972	0.04203034877	0.05043026109	0.81102362205
K	1.2400	0.05919998835	0.05486070184	0.05748701348	0.11676781299	0.0654327111	0.03920442985	0.04955914769	0.05741369927	0.04563763269	0.05878100079	0.06309885844	0.03824607714	0.05623589835	0.05563079865	0.05344841649	0.05749902724	0.05148410004	0.05818200716	0.05023454095	0.04992132848	0.05437578291	0.04719751053	0.02108007281
L	0.01909369576	0.05839177576	0.04936039113	0.0597772915	0.03682961839	0.05070293902	0.05211653442	0.06046445127	0.04902098057	0.06256586075	0.05012347131	0.05795977457	0.10658917677	0.04397322918	0.05468429083	0.05894399762	0.04899350063	0.05896382866	0.05132987707	0.05436291541	0.04880456907	0.05622865627	0.04432422671	0.21279761905
M	0.09972552608	0.05583799161	0.04910206688	0.05220496586	0.10728722388	0.05455674609	0.0568603631	0.05267832319	0.05258420771	0.0463866996	0.05972061627	0.04760580392	0.03865679618	0.0591708402	0.05775188023	0.0542531549	0.05813593865	0.05816638178	0.0520418789	0.04646089913	0.05065869782	0.03815161853	0.05750445158	0.02158862503
N	0.01877284616	0.04190477694	0.05680445927	0.04757538791	0.03717047932	0.05569014882	0.05675310052	0.04608280721	0.05368928617	0.05833423023	0.06055728963	0.05876447571	0.10049916532	0.05732283972	0.057485938	0.04650828509	0.06018649336	0.06027064338	0.05829174122	0.0499062201	0.04597447613	0.05068743405	0.05218244237	0.0165184244
O	1.55223880597	0.06029062355	0.05577703788	0.06047269527	0.10841257254	0.05350930966	0.05699715232	0.05497076881	0.04643189676	0.03988986784	0.04680704632	0.05699527292	0.03840986097	0.05720685983	0.05065473866	0.05237842669	0.05629716911	0.06307921386	0.05334386092	0.05427772918	0.05569455751	0.05240846924	0.05610720066	0.02157609578
P	0.01875880908	0.06537158586	0.05737796895	0.05552346733	0.07005670795	0.06313918659	0.06276492291	0.06859306949	0.05172720139	0.06881653949	0.06079645686	0.0502468624	0.06961077281	0.05162469786	0.05191165677	0.06023509349	0.04896805623	0.05133417076	0.05864202121	0.06193026611	0.06913004214	0.05317559345	0.05336617406	0.86567164179
Plate information
Plate	Repeat	Barcode	Measured height	Chamber temperature at start	Chamber temperature at end	Humidity at start	Humidity at end	Ambient temperature at start	Ambient temperature at end	Group	Label	ScanX	ScanY	Measinfo	Kinetics	Measurement date
1	1	=""	14.9	24.92	24.85	48	48.8	23.41	23.43	1	Lilly FRET(1)	0	0	De=1st Ex=Top Em=Top Wdw=1 (14)	0	23-08-23 13:55:47
Background information
Plate	Label	Result	Signal	Flashes/Time	Meastime	MeasInfo
1	Lilly FRET	0	113	20	00:00:00.000	De=1st Ex=Top Em=Top Wdw=1 (14)
1	Lilly FRET	0	60	5	00:00:00.000	De=2nd Ex=Top Em=Top Wdw=1 (142)
Results for Lilly FRET(1) - channel 1 window 1 (Counts)
	01	02	03	04	05	06	07	08	09	10	11	12	13	14	15	16	17	18	19	20	21	22	23	24
A	83	8523	7527	7327	8885	6924	8214	8359	9029	7995	7015	8880	9895	7835	6188	8242	7466	8612	7305	8494	7538	9399	9083	2860
B	2582	7155	6550	6984	4693	10388	7292	7495	6441	6630	7121	8584	15405	6318	8594	7024	7553	6444	7555	7481	9118	8063	7591	133
C	80	6133	5936	7556	14997	6340	7514	7257	7492	7665	6669	6317	5059	8110	6228	7776	8202	7577	6911	7160	5908	7528	7893	2923
D	2683	6586	5864	8011	4761	6400	7240	7583	7497	7480	7057	6776	15196	7344	7712	7445	7241	6303	6887	8110	6005	7771	6692	106
E	101	7273	7429	6738	14773	7599	6892	7469	8447	7182	6087	8095	5208	7107	7767	7404	6679	7340	7062	5962	7083	7584	5064	2954
F	2516	7472	7233	6641	4715	7060	7603	4927	5841	7940	8280	6949	13075	7184	6221	7391	6070	6769	4928	8237	7061	7535	7192	118
G	79	7425	7724	6880	15328	7394	7699	7295	7270	7003	7798	7243	5125	6264	8123	7613	7970	6443	7166	6713	7929	6431	7406	2946
H	2610	5696	7419	6760	4999	7093	7141	6158	7154	6060	7559	7405	14310	7458	7251	7584	7121	7231	6288	6716	6545	7361	5748	122
I	108	7980	7609	7174	14795	7566	7583	7818	9520	7086	7725	7302	5202	7350	8403	6968	7426	7961	7099	6382	7691	7135	6896	3040
J	2542	7610	6056	6102	4668	6721	7884	6007	7032	6865	6682	7434	14329	7631	5086	7605	6854	6733	6551	6555	6807	5764	6886	103
K	93	8131	7540	7636	15585	8707	5395	6745	7807	6277	8049	8258	5216	7577	7681	7208	7832	6612	7837	6811	6758	7336	6446	2814
L	2585	7685	6633	8004	4952	6773	6982	8035	6652	8431	6820	7847	14012	5933	7455	7915	6513	7911	6990	7088	6426	7574	5891	143
M	109	7282	6305	6827	13483	6940	6740	6821	6485	5915	7644	5991	4919	7396	7364	6827	7331	7180	6447	5836	6391	4943	6911	2900
N	2347	5309	7103	6123	4756	7080	7006	5978	6703	7588	7450	7434	12221	7116	7430	5824	7455	7291	7428	6519	5836	6437	6384	273
O	104	8323	7639	8313	14628	7245	7846	7494	6433	5433	6393	7801	5260	7789	6874	7209	7549	8515	7229	7011	7457	7047	7453	2923
P	2582	8645	7670	7402	9389	8242	8455	9056	6987	9127	8099	6666	9248	6749	7002	7912	6584	6743	7887	8071	9186	6904	7150	116
Plate information
Plate	Repeat	Barcode	Measured height	Chamber temperature at start	Chamber temperature at end	Humidity at start	Humidity at end	Ambient temperature at start	Ambient temperature at end	Group	Label	ScanX	ScanY	Measinfo	Kinetics	Measurement date
1	1	=""	14.9	24.92	24.85	48	48.8	23.41	23.43	1	Lilly FRET(1)	0	0	De=2nd Ex=Top Em=Top Wdw=1 (142)	0	23-08-23 13:55:47
Background information
Plate	Label	Result	Signal	Flashes/Time	Meastime	MeasInfo
1	Lilly FRET	0	113	20	00:00:00.000	De=1st Ex=Top Em=Top Wdw=1 (14)
1	Lilly FRET	0	60	5	00:00:00.000	De=2nd Ex=Top Em=Top Wdw=1 (142)
Results for Lilly FRET(1) - channel 2 window 1 (Counts)
	01	02	03	04	05	06	07	08	09	10	11	12	13	14	15	16	17	18	19	20	21	22	23	24
A	47	141454	135601	138477	130689	139790	132673	135265	131603	139570	130231	134844	136486	130955	138932	134973	128385	132655	134210	138240	124387	139452	131953	134567
B	136184	138009	132928	137769	130864	136614	135783	136526	133070	137035	133522	134341	134787	138085	138292	132208	138173	135420	136993	138690	135868	137175	138866	137
C	47	141343	139597	137557	131100	139365	139080	132572	135816	139300	137986	139421	137570	134544	138907	137590	134379	136638	137093	129901	132126	136381	138763	134205
D	136451	132110	137920	134247	131171	133467	136752	134155	136676	137730	136852	128622	134932	134358	134740	130247	135468	130436	136869	137552	130980	137200	137520	129
E	56	138584	136286	136209	134499	130758	137311	131665	136934	127544	136737	137036	136825	133666	135268	135452	134190	132132	135586	126587	132829	133609	135857	135914
F	132878	134055	135153	132742	128280	134979	134048	135274	134891	135276	133110	134315	124855	133825	134589	128588	135735	133547	135714	135285	130178	133135	134901	152
G	64	136868	137860	138978	134664	135235	135543	129458	136132	136998	138305	132766	136741	135531	135343	137080	134291	136910	125742	136627	137213	135092	135325	137231
H	139364	133615	135577	129061	136805	126324	134737	134670	135734	131376	136723	135137	133537	136230	137417	136317	136127	136514	132405	136822	128457	136062	132016	154
I	63	139260	139322	138614	136060	137238	138438	138001	137848	138821	135623	140191	138424	133323	138252	135212	134574	131454	137025	138634	133617	137723	134545	137477
J	138434	133626	133375	136365	128941	131812	136345	128170	136432	134523	136423	137340	132382	133558	138126	135050	136050	137004	137936	130956	136397	137139	136545	127
K	75	137348	137439	132830	133470	133068	137612	136100	135978	137540	136932	130874	136380	134736	138071	134859	136211	128428	134698	135584	135373	134913	136575	133491
L	135385	131611	134379	133897	134457	133582	133969	132888	135697	134754	136064	135387	131458	134923	136328	134280	132936	134167	136178	130383	131668	134700	132907	672
M	1093	130413	128406	130773	125672	127207	118536	129484	123326	127515	127996	125846	127248	124994	127511	125836	126101	123439	123881	125611	126158	129562	120182	134330
N	125021	126692	125043	128701	127951	127132	123447	129723	124848	130078	123024	126505	121603	124139	129249	125225	123865	120971	127428	130625	126940	126994	122340	16527
O	67	138048	136956	137467	134929	135397	137656	136327	138547	136200	136582	136871	136944	136155	135703	137633	134092	134989	135517	129169	133891	134463	132835	135474
P	137642	132244	133675	133313	134020	130537	134709	132025	135074	132628	133215	132665	132853	130732	134883	131352	134455	131355	134494	130324	132880	129834	133980	134
Basic assay information
Assay ID:				19019
Assay Started:				23-08-23 13:50:49
Assay Finished:				23-08-23 13:55:54
Assay Exported:				23-08-23 13:55:54
Protocol ID:				100202
Protocol Name:				Lilly FRET_384
Serial#:				="1040204"
Protocol information
Protocol:
Protocol name				Lilly FRET_384
Number of assay repeats				1
Start assay repeat each				N/A
Number of plate repeats				1
Start plate repeat each				N/A
Is label meas. height used				Yes
Height of measurement				Defined in label
Is gripper height used				No
Mode of measurement				By Columns bi-directional
Rotated plate				No
Soft move				No
Protocol notes
Plate type:
Name of the plate type				384 OptiPlate
Number of rows				16
Number of columns				24
Number of the wells in the plate				384
Height of the plate				14.35 mm
Coordinates of corners:
384 OptiPlate + Lilly FRET
12.1 mm x------------------------------------------------------- x 115.6 mm
9 mm 9 mm
12.1 mm x------------------------------------------------------- x 115.6 mm
76.5 mm 76.5 mm
Platemap:
Plate				1
Group				1
	01	02	03	04	05	06	07	08	09	10	11	12	13	14	15	16	17	18	19	20	21	22	23	24
A	-	-	-	-	-	-	-	-	-	-	-	-	-	-	-	-	-	-	-	-	-	-	-	-
B	-	-	-	-	-	-	-	-	-	-	-	-	-	-	-	-	-	-	-	-	-	-	-	-
C	-	-	-	-	-	-	-	-	-	-	-	-	-	-	-	-	-	-	-	-	-	-	-	-
D	-	-	-	-	-	-	-	-	-	-	-	-	-	-	-	-	-	-	-	-	-	-	-	-
E	-	-	-	-	-	-	-	-	-	-	-	-	-	-	-	-	-	-	-	-	-	-	-	-
F	-	-	-	-	-	-	-	-	-	-	-	-	-	-	-	-	-	-	-	-	-	-	-	-
G	-	-	-	-	-	-	-	-	-	-	-	-	-	-	-	-	-	-	-	-	-	-	-	-
H	-	-	-	-	-	-	-	-	-	-	-	-	-	-	-	-	-	-	-	-	-	-	-	-
I	-	-	-	-	-	-	-	-	-	-	-	-	-	-	-	-	-	-	-	-	-	-	-	-
J	-	-	-	-	-	-	-	-	-	-	-	-	-	-	-	-	-	-	-	-	-	-	-	-
K	-	-	-	-	-	-	-	-	-	-	-	-	-	-	-	-	-	-	-	-	-	-	-	-
L	-	-	-	-	-	-	-	-	-	-	-	-	-	-	-	-	-	-	-	-	-	-	-	-
M	-	-	-	-	-	-	-	-	-	-	-	-	-	-	-	-	-	-	-	-	-	-	-	-
N	-	-	-	-	-	-	-	-	-	-	-	-	-	-	-	-	-	-	-	-	-	-	-	-
O	-	-	-	-	-	-	-	-	-	-	-	-	-	-	-	-	-	-	-	-	-	-	-	-
P	-	-	-	-	-	-	-	-	-	-	-	-	-	-	-	-	-	-	-	-	-	-	-	-
- - Undefined
Calculations:
Plate				1
Formula index				Calc 1
Formula name				Label ratio
Formula				Label ratio where X = Lilly FRET(1) channel 1 window 1 Y = Lilly FRET(1) channel 2 window 1
Auto export parameters:
Export format				Plate2
Include basic assay information				Yes
Place assay information at				End of file
Include basic plate information				Yes
Place plate information at				Beginning of plate
Include protocol information				Yes
Protocol info level				Large
Include error and warning information				Yes
Include background information				Yes
Add plate number to the file name				Yes
Each plate to separate file				No
Field separator to use				System
File name format				<DefaultDataFolder>\<Date>\<ProtocolName>_<AssayID>.csv
Operations:
Plate 1
Group 1
Measurement
Label				Lilly FRET(1)
Labels:
Lilly FRET				6000025
Light source				Laser
Top mirror				LANCE/DELFIA Bias
Bottom mirror				N/A
Exc. filter				N/A
Using of excitation filter				Top
Ems. filter				APC 665
Using of emission filter				Top
2nd ems. filter				Europium 615
Using of 2nd emission filter				Top
Measurement height				7.3 mm
Cycle				16600
Delay				30
Number of flashes				20
Number of flashes for 2nd detector				5
Number of sequence windows				1
Total time of windows				500
Excitation light				100%
Reference excitation light				100%
Reference AD gain				4
Reference signal				323509
Last edited				13-06-14 09:17:06
Last edited by				EnVision
Factory preset				No
Filters:
APC 665				205
Filter type				Emission
Description				M665 CWL=665nm BW=7 5nm Tmin=75%
Used with				Luminescence DELFIA - Time-resolved Fluorescence Fluorescence Intensity LANCE - Time-resolved Fluorescence
Last edited				26-02-19 14:51:38
Last edited by				Installation
Factory preset				Yes
Europium 615				203
Filter type				Emission
Description				M615 CWL=615nm BW=8 5nm Tmin=80%
Used with				Luminescence DELFIA - Time-resolved Fluorescence Fluorescence Intensity LANCE - Time-resolved FluorescenceLuminescence Absorbance DELFIA - Time-resolved Fluorescence Fluorescence Intensity LANCE - Time-resolved Fluorescence
Last edited				26-02-19 14:51:38
Last edited by				Installation
Factory preset				Yes
Mirror modules:
LANCE/DELFIA Bias				445
Used by				Top
Dual				No
Bias				Yes
Description				D400
Used with				Luminescence DELFIA - Time-resolved Fluorescence Fluorescence Intensity LANCE - Time-resolved Fluorescence
Last edited				26-02-19 14:51:38
Last edited by				Installation
Factory preset				Yes
Instrument:
Serial number				1040204
Nickname				EnVision
Normalization:
Notifications for plate 1 repeat 1:
WARNING: Plate height defined in the plate editor does not match the actual plate height. Measured height is 14.90 mm. Plate editor height is 14.35 mm. The results may be affected.
Exported with EnVision Workstation version 1.14.3049.528
