## Supplementary material for "Genome-wide arrayed CRISPR activation screen for prion protein modulators": Plate_XXIX_B.csv

Plate information
Plate	Repeat	Barcode	Measured height	Chamber temperature at start	Chamber temperature at end	Humidity at start	Humidity at end	Ambient temperature at start	Ambient temperature at end	Formula	Measurement date
1	1	=""	N/A	N/A	N/A	N/A	N/A	N/A	N/A	Calc 1: Label ratio = X / Y where X = Lilly FRET(1) channel 1 window 1 Y = Lilly FRET(1) channel 2 window 1	23-08-23 14:02:17
Background information
Plate	Label	Result	Signal	Flashes/Time	Meastime	MeasInfo
1	Lilly FRET	0	114	20	00:00:00.000	De=1st Ex=Top Em=Top Wdw=1 (14)
1	Lilly FRET	0	70	5	00:00:00.000	De=2nd Ex=Top Em=Top Wdw=1 (142)
Calculated results: Calc 1: Label ratio = X / Y where X = Lilly FRET(1) channel 1 window 1 Y = Lilly FRET(1) channel 2 window 1
	01	02	03	04	05	06	07	08	09	10	11	12	13	14	15	16	17	18	19	20	21	22	23	24
A	0.88000	0.05984500574	0.05409684949	0.05086351598	0.06865150514	0.04867683015	0.06461087746	0.06073619632	0.06588963257	0.05179797576	0.05823368259	0.06559783465	0.07117331523	0.05662257655	0.04185093302	0.05915134698	0.05709687366	0.06374382087	0.05028852835	0.05892972839	0.05903946895	0.06549653513	0.06815931427	0.02187443758
B	0.01922792377	0.05200151553	0.04992616713	0.05113904976	0.03437400718	0.07468657516	0.05506003556	0.05564526331	0.04931934836	0.04729245048	0.05400418348	0.0633414636	0.09190300529	0.04468884763	0.05913065037	0.05033251611	0.0516012138	0.04632335919	0.05248246478	0.05355950895	0.0652694701	0.05596584182	0.05274487132	0.8198757764
C	1.03225806452	0.04434089777	0.04065288357	0.05518466213	0.09339047033	0.04555650904	0.05394961249	0.05660293332	0.05415157286	0.05527473856	0.04746197677	0.04633332374	0.03870488596	0.05974750224	0.04691061529	0.05432801047	0.06059632626	0.05616188147	0.04997457689	0.05397575665	0.04658743063	0.05328595485	0.05984702516	0.02184004829
D	0.01883280734	0.05140228128	0.0441082664	0.0603592488	0.03658573851	0.04961078107	0.05236178905	0.05542471	0.0544998317	0.05463081833	0.05112590606	0.05409727141	0.09858289065	0.05421465831	0.05700396085	0.05621588375	0.05394257986	0.04892228945	0.05248099284	0.05857447389	0.04790278441	0.05483993251	0.04755747441	0.83660130719
E	1.55681818182	0.05038145101	0.05392208417	0.05031285822	0.0999454595	0.05661876648	0.04909398158	0.058835626	0.06415449207	0.05327224087	0.04492154762	0.05736370134	0.03833281271	0.0538264102	0.05750865001	0.05500221664	0.04977213219	0.05488835513	0.05273815526	0.04779264065	0.05060769385	0.05818735834	0.03571560535	0.02115622255
F	0.01839013843	0.05904407685	0.0537256013	0.05072728379	0.03769805814	0.05171864039	0.05774084196	0.03726291054	0.04237098148	0.05898235303	0.06281677281	0.05262064925	0.10367004818	0.05347851224	0.04655382762	0.05720361673	0.04549313764	0.05193198449	0.03748410751	0.06034302291	0.05428617853	0.05972712885	0.05511039602	0.74468085106
G	1.49180327869	0.05368797759	0.05479828873	0.04846337439	0.10066846254	0.05496452608	0.05844122539	0.05865200115	0.05198017935	0.04963944566	0.05418943534	0.05302597084	0.03789168494	0.04692470838	0.06100213047	0.05397209525	0.05923357964	0.04722483677	0.05756960325	0.05116756973	0.05886702136	0.04794515399	0.05600101063	0.02184604657
H	0.01882490458	0.04317291746	0.05559567862	0.05517303859	0.03643856495	0.05816049431	0.05336437235	0.04623485397	0.05357487564	0.04640203684	0.05475565591	0.05399985308	0.10224773634	0.05658029845	0.0505938768	0.05604180861	0.05157157096	0.05555431854	0.04795708288	0.05089184174	0.05396420017	0.05852593541	0.04868891538	0.59756097561
I	1.68421052632	0.05651193843	0.05502450804	0.05018560513	0.10703536639	0.05602887322	0.05379008535	0.057624461	0.07030793902	0.05183749641	0.05642566912	0.05627589382	0.0385041772	0.05771184273	0.06063824295	0.0518189185	0.05775232599	0.06202446803	0.05342839539	0.04806772283	0.06171634911	0.05437230457	0.05665273504	0.02153004824
J	0.01909384173	0.05541632492	0.04655172414	0.04477017925	0.03693399282	0.05054006904	0.05903439005	0.04944454562	0.05291400826	0.04974544067	0.05071756899	0.05511170291	0.11134377551	0.05700570057	0.0378576181	0.05254956984	0.05201978378	0.05146912662	0.04773911829	0.05177534367	0.05349386285	0.04304679575	0.05631305638	0.69444444444
K	1.67213114754	0.05903733891	0.05462341946	0.05758226037	0.10455535705	0.06781630143	0.03903253106	0.0490915405	0.05658783784	0.04545587205	0.0585902567	0.06254858268	0.03897890788	0.05845462075	0.05567644521	0.05566080829	0.05908989016	0.05376656678	0.05965041229	0.0520053486	0.05139553789	0.05344394551	0.05258673063	0.02087087873
L	0.01869062447	0.05707748674	0.04944304924	0.05930654177	0.03737102495	0.05263433109	0.05133257049	0.06233971197	0.04759771531	0.05983996203	0.04908124503	0.05734574931	0.1107881137	0.04483829546	0.05435243845	0.05931545758	0.04961858135	0.05943293348	0.05275109039	0.05755772994	0.05092865397	0.05916606324	0.04960032639	0.64912280702
M	0.62500	0.05561343689	0.04730613442	0.05211478622	0.09899755346	0.0520505484	0.05578223862	0.05232319079	0.05056931824	0.04463502658	0.06006025052	0.04757741575	0.03932967197	0.05806328084	0.05813926327	0.05312830201	0.05960644007	0.06088778652	0.05468450632	0.05071387041	0.0545242775	0.04088611237	0.05958519999	0.02048785115
N	0.01751864163	0.04320795524	0.05696202532	0.05138467092	0.03729371136	0.0547569526	0.05533202285	0.04436081474	0.05342964227	0.05886602521	0.0578839844	0.05790509168	0.11028592346	0.05740517858	0.05625490783	0.04404713139	0.05888758988	0.05772641592	0.05953187267	0.05266041744	0.04723285847	0.05251456672	0.056408953	0.02276015045
O	1.6000	0.05975531985	0.05491955672	0.06080250774	0.10626745615	0.05404144883	0.0559350029	0.05612263645	0.04588682134	0.03637972425	0.04338641045	0.05603075162	0.03902154491	0.05672638522	0.04976497799	0.05108979307	0.05622478066	0.06976988784	0.05521403235	0.05967828831	0.06263088614	0.06045623358	0.06300693367	0.02122011948
P	0.01864091707	0.06702408738	0.05613766671	0.05455309718	0.07238832702	0.06370962187	0.06323475942	0.06932607111	0.05261774601	0.06847556018	0.05993664805	0.05283525022	0.06976061427	0.05075599805	0.04899472239	0.05892125713	0.04722327163	0.05213234236	0.05816075176	0.06672066026	0.08004817466	0.06234834083	0.06171624159	0.68376068376
Plate information
Plate	Repeat	Barcode	Measured height	Chamber temperature at start	Chamber temperature at end	Humidity at start	Humidity at end	Ambient temperature at start	Ambient temperature at end	Group	Label	ScanX	ScanY	Measinfo	Kinetics	Measurement date
1	1	=""	14.9	24.82	24.75	48.1	48	23.41	23.63	1	Lilly FRET(1)	0	0	De=1st Ex=Top Em=Top Wdw=1 (14)	0	23-08-23 14:02:17
Background information
Plate	Label	Result	Signal	Flashes/Time	Meastime	MeasInfo
1	Lilly FRET	0	114	20	00:00:00.000	De=1st Ex=Top Em=Top Wdw=1 (14)
1	Lilly FRET	0	70	5	00:00:00.000	De=2nd Ex=Top Em=Top Wdw=1 (142)
Results for Lilly FRET(1) - channel 1 window 1 (Counts)
	01	02	03	04	05	06	07	08	09	10	11	12	13	14	15	16	17	18	19	20	21	22	23	24
A	132	8340	7277	6818	8730	6769	8557	8118	8604	7257	7631	9161	9540	7500	5820	7674	7592	8472	6658	8095	7382	9064	9224	2917
B	2599	7137	6593	6923	4436	10044	7525	7478	6630	6461	7229	8492	12382	5969	8109	6857	7006	6403	7243	7382	8664	7563	7253	132
C	128	6233	5604	7737	12444	6052	7497	7626	7564	7775	6547	6442	5420	8121	6524	7182	8300	7441	6880	7080	6103	7183	8200	2931
D	2560	6994	6085	7974	4789	6781	6844	7554	7124	7447	6750	7409	12508	7244	7786	7312	7337	6614	7172	7941	6319	7378	6510	128
E	137	6736	7178	6891	13194	7624	6711	8011	8664	7348	6164	7785	5154	7298	7762	7444	6520	7404	6485	6424	6554	7753	4833	2842
F	2475	7874	7206	6668	5063	6488	7733	4662	5670	7908	8118	7095	13234	7215	6029	7478	6162	6884	5071	8071	7016	7963	6919	105
G	91	7321	7570	6579	13117	7538	7976	7764	6892	6870	7378	7140	5097	6372	8275	7226	7928	6372	7200	6922	7723	6378	7536	2945
H	2609	5545	7467	7308	4925	7389	7198	6006	7216	6233	7469	7351	13483	7549	6858	7485	6778	7485	6499	6802	7142	7774	6536	98
I	96	7872	7656	6949	13834	7405	7424	7938	9514	7222	7735	7335	5314	7897	8222	7098	7846	8421	6677	6581	8033	7388	7401	2937
J	2628	7297	6264	5962	5018	6808	7905	6516	7149	6781	6863	7450	14729	7790	5121	7116	6847	6991	6494	7043	7069	5856	7591	100
K	102	8040	7452	7728	13870	8931	4935	6644	7638	6230	7993	8449	5071	7904	7548	7433	7908	7213	7791	6884	6828	7022	6665	2791
L	2536	7509	6556	7851	4857	7046	6774	8216	6375	8069	6667	7704	14063	6006	7301	7873	6537	7848	7039	7353	6655	7844	6565	111
M	85	7046	5968	6783	12463	6549	7150	6617	6422	5751	7576	6095	5020	7278	7467	6637	7497	7119	6850	6280	6741	4974	7395	2592
N	2145	5414	7254	6548	4784	6529	7206	5717	6857	7415	7480	7358	13558	7059	6949	5484	7354	7258	7559	6247	5958	6354	7102	236
O	96	8152	7503	8263	14268	7184	7518	7637	6234	5016	5771	7638	5285	7577	6670	6950	7594	9287	7347	7754	8374	8009	8242	2838
P	2527	8701	7265	7138	9498	8325	8348	9037	7007	9012	7985	6854	9267	6556	6582	7696	6250	6881	7650	8650	10435	8068	8150	80
Plate information
Plate	Repeat	Barcode	Measured height	Chamber temperature at start	Chamber temperature at end	Humidity at start	Humidity at end	Ambient temperature at start	Ambient temperature at end	Group	Label	ScanX	ScanY	Measinfo	Kinetics	Measurement date
1	1	=""	14.9	24.82	24.75	48.1	48	23.41	23.63	1	Lilly FRET(1)	0	0	De=2nd Ex=Top Em=Top Wdw=1 (142)	0	23-08-23 14:02:17
Background information
Plate	Label	Result	Signal	Flashes/Time	Meastime	MeasInfo
1	Lilly FRET	0	114	20	00:00:00.000	De=1st Ex=Top Em=Top Wdw=1 (14)
1	Lilly FRET	0	70	5	00:00:00.000	De=2nd Ex=Top Em=Top Wdw=1 (142)
Results for Lilly FRET(1) - channel 2 window 1 (Counts)
	01	02	03	04	05	06	07	08	09	10	11	12	13	14	15	16	17	18	19	20	21	22	23	24
A	150	139360	134518	134045	127164	139060	132439	133660	130582	140102	131041	139654	134039	132456	139065	129735	132967	132907	132396	137367	125035	138389	135330	133352
B	135168	137246	132055	135376	129051	134482	136669	134387	134430	136618	133860	134067	134729	133568	137137	136234	135772	138224	138008	137828	132742	135136	137511	161
C	124	140570	137850	140202	133247	132846	138963	134728	139682	140661	137942	139036	140034	135922	139073	132197	136972	132492	137670	131170	131001	134801	137016	134203
D	135933	136064	137956	132109	130898	136684	130706	136293	130716	136315	132027	136957	126878	133617	136587	130070	136015	135194	136659	135571	131913	134537	136887	153
E	88	133700	133118	136963	132012	134655	136697	136159	135049	137933	137217	135713	134454	135584	134971	135340	130997	134892	122966	134414	129506	133242	135319	134334
F	134583	133358	134126	131448	134304	125448	133926	125111	133818	134074	129233	134833	127655	134914	129506	130726	135449	132558	135284	133752	129241	133323	125548	141
G	61	136362	138143	135752	130299	137143	136479	132374	132589	138398	136152	134651	134515	135792	135651	133884	133843	134929	125066	135281	131194	133027	134569	134807
H	138593	128437	134309	132456	135159	127045	134884	129902	134690	134326	136406	136130	131866	133421	135550	133561	131429	134733	135517	133656	132347	132830	134240	164
I	57	139298	139138	138466	129247	132164	138018	137754	135319	139320	137083	130340	138011	136835	135591	136977	135856	135769	124971	136911	130160	135878	130638	136414
J	137636	131676	134560	133169	135864	134705	133905	131784	135106	136314	135318	135180	132284	136653	135270	135415	131623	135829	136031	136030	132146	136038	134800	144
K	61	136185	136425	134208	132657	131694	126433	135339	134976	137056	136422	135079	130096	135216	135569	133541	133830	134154	130611	132371	132852	131390	126743	133727
L	135683	131558	132597	132380	129967	133867	131963	131794	133935	134843	135836	134343	126936	133948	134327	132731	131745	132048	133438	127750	130673	132576	132358	171
M	136	126696	126157	130155	125892	125820	128177	126464	126994	128845	126140	128107	127639	125346	128433	124924	125775	116920	125264	123832	123633	121655	124108	126514
N	122441	125301	127348	127431	128279	119236	130232	128875	128337	125964	129224	127070	122935	122968	123527	124503	124882	125731	126974	118628	126141	120995	125902	10369
O	60	136423	136618	135899	134265	132935	134406	136077	135856	137879	133014	136318	135438	133571	134030	136035	135065	133109	133064	129930	133704	132476	130811	133741
P	135562	129819	129414	130845	131209	130671	132016	130355	133168	131609	133224	129724	132840	129167	134341	130615	132350	131991	131532	129645	130359	129402	132056	117
Basic assay information
Assay ID:				19020
Assay Started:				23-08-23 13:57:18
Assay Finished:				23-08-23 14:02:24
Assay Exported:				23-08-23 14:02:24
Protocol ID:				100202
Protocol Name:				Lilly FRET_384
Serial#:				="1040204"
Protocol information
Protocol:
Protocol name				Lilly FRET_384
Number of assay repeats				1
Start assay repeat each				N/A
Number of plate repeats				1
Start plate repeat each				N/A
Is label meas. height used				Yes
Height of measurement				Defined in label
Is gripper height used				No
Mode of measurement				By Columns bi-directional
Rotated plate				No
Soft move				No
Protocol notes
Plate type:
Name of the plate type				384 OptiPlate
Number of rows				16
Number of columns				24
Number of the wells in the plate				384
Height of the plate				14.35 mm
Coordinates of corners:
384 OptiPlate + Lilly FRET
12.1 mm x------------------------------------------------------- x 115.6 mm
9 mm 9 mm
12.1 mm x------------------------------------------------------- x 115.6 mm
76.5 mm 76.5 mm
Platemap:
Plate				1
Group				1
	01	02	03	04	05	06	07	08	09	10	11	12	13	14	15	16	17	18	19	20	21	22	23	24
A	-	-	-	-	-	-	-	-	-	-	-	-	-	-	-	-	-	-	-	-	-	-	-	-
B	-	-	-	-	-	-	-	-	-	-	-	-	-	-	-	-	-	-	-	-	-	-	-	-
C	-	-	-	-	-	-	-	-	-	-	-	-	-	-	-	-	-	-	-	-	-	-	-	-
D	-	-	-	-	-	-	-	-	-	-	-	-	-	-	-	-	-	-	-	-	-	-	-	-
E	-	-	-	-	-	-	-	-	-	-	-	-	-	-	-	-	-	-	-	-	-	-	-	-
F	-	-	-	-	-	-	-	-	-	-	-	-	-	-	-	-	-	-	-	-	-	-	-	-
G	-	-	-	-	-	-	-	-	-	-	-	-	-	-	-	-	-	-	-	-	-	-	-	-
H	-	-	-	-	-	-	-	-	-	-	-	-	-	-	-	-	-	-	-	-	-	-	-	-
I	-	-	-	-	-	-	-	-	-	-	-	-	-	-	-	-	-	-	-	-	-	-	-	-
J	-	-	-	-	-	-	-	-	-	-	-	-	-	-	-	-	-	-	-	-	-	-	-	-
K	-	-	-	-	-	-	-	-	-	-	-	-	-	-	-	-	-	-	-	-	-	-	-	-
L	-	-	-	-	-	-	-	-	-	-	-	-	-	-	-	-	-	-	-	-	-	-	-	-
M	-	-	-	-	-	-	-	-	-	-	-	-	-	-	-	-	-	-	-	-	-	-	-	-
N	-	-	-	-	-	-	-	-	-	-	-	-	-	-	-	-	-	-	-	-	-	-	-	-
O	-	-	-	-	-	-	-	-	-	-	-	-	-	-	-	-	-	-	-	-	-	-	-	-
P	-	-	-	-	-	-	-	-	-	-	-	-	-	-	-	-	-	-	-	-	-	-	-	-
- - Undefined
Calculations:
Plate				1
Formula index				Calc 1
Formula name				Label ratio
Formula				Label ratio where X = Lilly FRET(1) channel 1 window 1 Y = Lilly FRET(1) channel 2 window 1
Auto export parameters:
Export format				Plate2
Include basic assay information				Yes
Place assay information at				End of file
Include basic plate information				Yes
Place plate information at				Beginning of plate
Include protocol information				Yes
Protocol info level				Large
Include error and warning information				Yes
Include background information				Yes
Add plate number to the file name				Yes
Each plate to separate file				No
Field separator to use				System
File name format				<DefaultDataFolder>\<Date>\<ProtocolName>_<AssayID>.csv
Operations:
Plate 1
Group 1
Measurement
Label				Lilly FRET(1)
Labels:
Lilly FRET				6000025
Light source				Laser
Top mirror				LANCE/DELFIA Bias
Bottom mirror				N/A
Exc. filter				N/A
Using of excitation filter				Top
Ems. filter				APC 665
Using of emission filter				Top
2nd ems. filter				Europium 615
Using of 2nd emission filter				Top
Measurement height				7.3 mm
Cycle				16600
Delay				30
Number of flashes				20
Number of flashes for 2nd detector				5
Number of sequence windows				1
Total time of windows				500
Excitation light				100%
Reference excitation light				100%
Reference AD gain				4
Reference signal				323509
Last edited				13-06-14 09:17:06
Last edited by				EnVision
Factory preset				No
Filters:
APC 665				205
Filter type				Emission
Description				M665 CWL=665nm BW=7 5nm Tmin=75%
Used with				Luminescence DELFIA - Time-resolved Fluorescence Fluorescence Intensity LANCE - Time-resolved Fluorescence
Last edited				26-02-19 14:51:38
Last edited by				Installation
Factory preset				Yes
Europium 615				203
Filter type				Emission
Description				M615 CWL=615nm BW=8 5nm Tmin=80%
Used with				Luminescence DELFIA - Time-resolved Fluorescence Fluorescence Intensity LANCE - Time-resolved FluorescenceLuminescence Absorbance DELFIA - Time-resolved Fluorescence Fluorescence Intensity LANCE - Time-resolved Fluorescence
Last edited				26-02-19 14:51:38
Last edited by				Installation
Factory preset				Yes
Mirror modules:
LANCE/DELFIA Bias				445
Used by				Top
Dual				No
Bias				Yes
Description				D400
Used with				Luminescence DELFIA - Time-resolved Fluorescence Fluorescence Intensity LANCE - Time-resolved Fluorescence
Last edited				26-02-19 14:51:38
Last edited by				Installation
Factory preset				Yes
Instrument:
Serial number				1040204
Nickname				EnVision
Normalization:
Notifications for plate 1 repeat 1:
WARNING: Plate height defined in the plate editor does not match the actual plate height. Measured height is 14.90 mm. Plate editor height is 14.35 mm. The results may be affected.
Exported with EnVision Workstation version 1.14.3049.528
