## Supplementary material for "Genome-wide arrayed CRISPR activation screen for prion protein modulators": Plate_XXV_A.csv

Plate information
Plate	Repeat	Barcode	Measured height	Chamber temperature at start	Chamber temperature at end	Humidity at start	Humidity at end	Ambient temperature at start	Ambient temperature at end	Formula	Measurement date
1	1	=""	N/A	N/A	N/A	N/A	N/A	N/A	N/A	Calc 1: Label ratio = X / Y where X = Lilly FRET(1) channel 1 window 1 Y = Lilly FRET(1) channel 2 window 1	12-07-23 10:00:32
Background information
Plate	Label	Result	Signal	Flashes/Time	Meastime	MeasInfo
1	Lilly FRET	0	107	20	00:00:00.000	De=1st Ex=Top Em=Top Wdw=1 (14)
1	Lilly FRET	0	60	5	00:00:00.000	De=2nd Ex=Top Em=Top Wdw=1 (142)
Calculated results: Calc 1: Label ratio = X / Y where X = Lilly FRET(1) channel 1 window 1 Y = Lilly FRET(1) channel 2 window 1
	01	02	03	04	05	06	07	08	09	10	11	12	13	14	15	16	17	18	19	20	21	22	23	24
A	1.12621359223	0.04703736301	0.04414908449	0.04541132593	0.06051424254	0.05023195453	0.03838268793	0.04886942747	0.03901488197	0.04380312879	0.0505931452	0.0424901607	0.0612941868	0.04762810225	0.05152923328	0.05377549386	0.04517868169	0.04851972514	0.04791132422	0.05636573613	0.05354657232	0.03784071247	0.04396751827	0.01977939222
B	0.01801269311	0.0479618223	0.03947269019	0.04231884058	0.03067159838	0.03886918136	0.036164176	0.03728877288	0.03485656624	0.04087544018	0.04775864175	0.04463886767	0.05837827326	0.03971415971	0.04448464538	0.0433549106	0.04043227129	0.04338212596	0.04137820931	0.04134898454	0.04480720966	0.04717457299	0.04605410239	0.99107142857
C	0.92561983471	0.03911887313	0.03965293947	0.03553635484	0.05824423989	0.04418598062	0.04132939924	0.03989481754	0.03837232468	0.03733163568	0.04651520986	0.05194934974	0.03250961402	0.04665773221	0.03832672857	0.04530541314	0.03922525696	0.04549524008	0.03940573551	0.03890372695	0.03769995124	0.04493906135	0.03864664584	0.02068116658
D	0.01742825657	0.04012667768	0.03782924847	0.03717442376	0.03080374546	0.04310164581	0.04098800517	0.03957261575	0.03990909757	0.03183080998	0.04738604544	0.0439647647	0.05777412042	0.03789927993	0.04212417216	0.03603109414	0.04427022752	0.03609831029	0.03826180567	0.04483476874	0.03894785621	0.04374416768	0.04203714499	0.93137254902
E	1.22413793103	0.03635271143	0.0350093985	0.04458224969	0.05763155753	0.04573527807	0.03848396501	0.0421505063	0.05953331624	0.03885918004	0.03696336187	0.03983115607	0.0324165527	0.0397518636	0.03404774427	0.04370571385	0.03706030151	0.0375171972	0.04709115096	0.043579964	0.03748387475	0.04881691807	0.03399969711	0.02102657883
F	0.01829082255	0.03555137585	0.04143364972	0.03924921462	0.03103889796	0.0486420943	0.04489158129	0.03258125009	0.04132903531	0.04388650435	0.04940427967	0.04065219786	0.05878329568	0.04294956624	0.04011303177	0.0415099301	0.0449810361	0.04313268647	0.04710498248	0.03621171972	0.04394763686	0.04167926468	0.0316449201	0.79207920792
G	1.32075471698	0.02857059878	0.03436914802	0.04606243862	0.05971178575	0.03955403704	0.0409231267	0.04162231522	0.0366059749	0.03856870717	0.03730131319	0.03376911745	0.03078030399	0.04357258148	0.04209311977	0.04317636662	0.04006927278	0.03629576005	0.03926368052	0.03434511078	0.03826899385	0.03682812824	0.02544113393	0.02095002649
H	0.01904426772	0.03606531389	0.04641554059	0.03641843254	0.02887869272	0.03713724446	0.03025864395	0.03165861766	0.03798570316	0.03966532827	0.04256199822	0.04047247572	0.05824314764	0.03694787079	0.04158265413	0.03040650637	0.04522526654	0.04053832032	0.04123792543	0.04170206955	0.04266662875	0.02769993927	0.03281754804	1.10377358491
I	0.92000	0.0391945291	0.04142699565	0.03725036137	0.05899359965	0.03972535557	0.03734653116	0.03354930975	0.03710682601	0.04580486312	0.03919254704	0.04141923436	0.03246265358	0.03799150229	0.0415249648	0.04554942046	0.03189574376	0.0466577736	0.03800648837	0.03333916823	0.03572135968	0.03689201995	0.04874794745	0.02092396934
J	0.01829999044	0.03412379242	0.03554970375	0.03704794874	0.0299081141	0.03547919716	0.04378940971	0.03620570716	0.04011394415	0.04103521488	0.0404473329	0.03977423443	0.05997282064	0.04454228582	0.03969618377	0.04413687963	0.0358468508	0.03768045202	0.04337932128	0.03979083628	0.0432594073	0.04250670301	0.03971175863	1.13043478261
K	1.20754716981	0.04867305607	0.04130908018	0.03675569177	0.05805771651	0.0514304589	0.04159438984	0.04123229536	0.04603157081	0.03662907405	0.04758037477	0.03566778309	0.0318218575	0.03758485487	0.04023333111	0.04302527919	0.0369442096	0.04136144911	0.04365320839	0.04188612017	0.03508745702	0.0330113203	0.04029048039	0.02038331454
L	0.01801002529	0.04436852277	0.02968289904	0.03987320136	0.03117133971	0.04062704314	0.0390372275	0.04059726831	0.04632338744	0.04012985842	0.03943818559	0.04441896141	0.05895084232	0.03396305563	0.03549185475	0.03795458517	0.03807108526	0.04310074276	0.0411895364	0.0357410223	0.04008500825	0.03778234403	0.04401937666	0.83962264151
M	0.85384615385	0.03950546376	0.03817554505	0.03648132904	0.05715500712	0.04564682885	0.04748190704	0.03886066736	0.04195866625	0.04653622025	0.03595716119	0.03982811891	0.03241229153	0.03714211057	0.04296224372	0.04228707119	0.03556411394	0.04091920614	0.04094855514	0.04075232658	0.03445905107	0.03821325388	0.03385499592	0.02001794452
N	0.01818749164	0.04428527418	0.03643823127	0.04305367614	0.03040644662	0.0422091131	0.03789545972	0.03980770981	0.03234017849	0.04459047876	0.04502771977	0.03277815689	0.05832417857	0.03577437284	0.04407404079	0.03872358904	0.0432416178	0.03718571894	0.04302628238	0.03236144707	0.03453527402	0.03164465968	0.04434552747	0.94339622642
O	0.94017094017	0.04661771991	0.06183109195	0.04328767123	0.05815285337	0.0421738218	0.0457284783	0.0388079046	0.03068192748	0.04424150553	0.04335638768	0.03940952607	0.03108881143	0.04109496502	0.04924407672	0.03513650529	0.03694630798	0.03910100149	0.03303367039	0.04066561713	0.03407489976	0.03533649985	0.04161637326	0.01992756357
P	0.0183905019	0.05685279961	0.05263437273	0.05741376962	0.06457521287	0.05084027252	0.04238265787	0.03942288618	0.04152384096	0.03961316157	0.04526400252	0.04887427851	0.0590902233	0.04871031517	0.04543374371	0.04971051029	0.04597379199	0.0469154702	0.04463086224	0.05401566369	0.04668736587	0.03774282786	0.04173975933	0.98181818182
Plate information
Plate	Repeat	Barcode	Measured height	Chamber temperature at start	Chamber temperature at end	Humidity at start	Humidity at end	Ambient temperature at start	Ambient temperature at end	Group	Label	ScanX	ScanY	Measinfo	Kinetics	Measurement date
1	1	=""	14.76	24.63	24.6	47	46.9	23.41	23.72	1	Lilly FRET(1)	0	0	De=1st Ex=Top Em=Top Wdw=1 (14)	0	12-07-23 10:00:32
Background information
Plate	Label	Result	Signal	Flashes/Time	Meastime	MeasInfo
1	Lilly FRET	0	107	20	00:00:00.000	De=1st Ex=Top Em=Top Wdw=1 (14)
1	Lilly FRET	0	60	5	00:00:00.000	De=2nd Ex=Top Em=Top Wdw=1 (142)
Results for Lilly FRET(1) - channel 1 window 1 (Counts)
	01	02	03	04	05	06	07	08	09	10	11	12	13	14	15	16	17	18	19	20	21	22	23	24
A	116	6627	6175	6161	7769	6735	5392	6540	5044	6132	6619	5981	8238	6262	6997	7388	6000	6821	6315	7077	7386	5052	5853	2679
B	2438	6603	5225	5548	4113	5380	4869	5157	4836	5560	6647	6194	7805	5313	6000	5914	5642	6043	5702	5548	6195	6449	6180	111
C	112	5546	5603	4993	8150	6238	5785	5568	5393	5219	6040	7278	4565	6580	5358	6283	5545	6098	5517	5404	4716	6154	5356	2806
D	2309	5537	5166	5111	3872	5772	5423	5300	5444	4434	6566	6094	7442	5058	5839	4992	5709	5029	5047	6070	5295	6094	5697	95
E	142	5082	4619	6154	7790	6287	5280	5786	8126	5341	4887	5473	4480	5402	4661	5798	5074	5154	6478	5496	5114	6602	4490	2863
F	2398	4801	5653	4935	4218	6258	5832	4413	5590	5777	6647	5535	7649	5842	5451	5683	6084	5850	6183	4906	5687	5514	4317	80
G	140	3935	4882	6520	8312	5499	5818	5709	5177	5426	5076	4745	4362	5885	5984	5814	5738	5114	5085	4801	5374	5145	3518	2966
H	2706	5005	6437	5039	3789	5161	3925	4438	5367	5542	5964	5681	7739	5218	5857	4292	6312	5675	5759	5497	6002	3786	4439	117
I	115	5376	5596	5051	8019	5346	5086	4598	5061	6288	5347	5545	4407	5204	5751	6154	4288	6051	5143	4571	4689	5022	6650	2828
J	2489	4599	4698	5030	3805	4824	5764	4881	5154	5605	5483	5398	8076	6070	5357	5906	4906	5095	5471	5281	5801	5739	5307	104
K	128	6597	5598	5037	7657	6851	5611	5470	6255	5018	6386	4739	4250	5138	5435	5860	4938	5398	5739	5384	4694	4415	5304	2712
L	2436	5831	4012	5132	4099	5344	5177	5261	6238	5340	5321	5849	7681	4534	4804	4996	5014	5768	5489	4631	5319	4891	5843	89
M	111	5365	5134	4875	7661	5978	6364	5179	5640	6205	4875	5311	4332	4975	5752	5663	4728	5406	5372	5211	4561	5079	4359	2655
N	2448	5750	4796	5727	4045	5395	4856	5250	4345	5944	5994	4371	7592	4763	5886	5172	5752	4789	5422	4241	4558	4182	5838	100
O	110	6305	8377	5846	7768	5627	6131	5210	4147	5983	5692	5302	4201	5475	6547	4713	4962	5181	4358	5347	4402	4620	5482	2641
P	2514	7465	6941	7587	8532	6716	5621	5167	5536	5243	6036	6393	7833	6332	6056	6448	6073	6068	5847	6959	6135	4898	5425	108
Plate information
Plate	Repeat	Barcode	Measured height	Chamber temperature at start	Chamber temperature at end	Humidity at start	Humidity at end	Ambient temperature at start	Ambient temperature at end	Group	Label	ScanX	ScanY	Measinfo	Kinetics	Measurement date
1	1	=""	14.76	24.63	24.6	47	46.9	23.41	23.72	1	Lilly FRET(1)	0	0	De=2nd Ex=Top Em=Top Wdw=1 (142)	0	12-07-23 10:00:32
Background information
Plate	Label	Result	Signal	Flashes/Time	Meastime	MeasInfo
1	Lilly FRET	0	107	20	00:00:00.000	De=1st Ex=Top Em=Top Wdw=1 (14)
1	Lilly FRET	0	60	5	00:00:00.000	De=2nd Ex=Top Em=Top Wdw=1 (142)
Results for Lilly FRET(1) - channel 2 window 1 (Counts)
	01	02	03	04	05	06	07	08	09	10	11	12	13	14	15	16	17	18	19	20	21	22	23	24
A	103	140888	139867	135671	128383	134078	140480	133826	129284	139990	130828	140762	134401	131477	135787	137386	132806	140582	131806	125555	137936	133507	133121	135444
B	135349	137672	132370	131100	134098	138413	134636	138299	138740	136023	139179	138758	133697	133781	134878	136409	139542	139297	137802	134175	138259	136705	134190	112
C	121	141773	141301	140504	139928	141176	139973	139567	140544	139801	129850	140098	140420	141027	139798	138681	141363	134036	140005	138907	125093	136941	138589	135679
D	132486	137988	136561	137487	125699	133916	132307	133931	136410	139299	138564	138611	128812	133459	138614	138547	128958	139314	131907	135386	135951	139310	135523	102
E	116	139797	131936	138037	135169	137465	137200	137270	136495	137445	132212	137405	138201	135893	136896	132660	136912	137377	137563	126113	136432	135240	132060	136161
F	131104	135044	136435	125735	135894	128654	129913	135446	135256	131635	134543	136155	130122	136020	135891	136907	135257	135628	131260	135481	129404	132296	136420	101
G	106	137729	142046	141547	139202	139025	142169	137162	141425	140684	136081	140513	141714	135062	142161	134657	143202	140898	129509	139787	140427	139703	138280	141575
H	142090	138776	138682	138364	131204	138971	129715	140183	141290	139719	140125	140367	132874	141226	140852	141154	139568	139991	139653	131816	140672	136679	135263	106
I	125	137162	135081	135596	135930	134574	136184	137052	136390	137278	136429	133875	135756	136978	138495	135106	134438	129689	135319	137106	131266	136127	136416	135156
J	136011	134774	132153	135770	127223	135967	131630	134813	128484	136590	135559	135716	134661	136275	134950	133811	136860	135216	126120	132719	134098	135014	133638	92
K	106	135537	135515	137040	131886	133209	134898	132663	135885	136995	134215	132865	133556	136704	135087	136199	133661	130508	131468	128539	133780	133742	131644	133050
L	135258	131422	135162	128708	131499	131538	132617	129590	134662	133068	134920	131678	130295	133498	135355	131631	131701	133826	133262	129571	132693	129452	132737	106
M	130	135804	134484	133630	134039	130962	134030	133271	134418	133337	135578	133348	133653	133945	133885	133918	132943	132114	131189	127870	132360	132912	128755	132631
N	134598	129840	131620	133020	133031	127816	128142	131884	134353	133302	133118	133351	130169	133140	133548	133562	133020	128786	126016	131051	131981	132155	131648	106
O	117	135249	135482	135050	133579	133424	134074	134251	135161	135235	131284	134536	135129	133228	132950	134134	134303	132503	131926	131487	129186	130743	131727	132530
P	136701	131304	131872	132146	132125	132100	132625	131066	133321	132355	133351	130805	132560	129993	133293	129711	132097	129339	131008	128833	131406	129773	129972	110
Basic assay information
Assay ID:				18939
Assay Started:				12-07-23 09:55:35
Assay Finished:				12-07-23 10:00:39
Assay Exported:				12-07-23 10:00:40
Protocol ID:				100202
Protocol Name:				Lilly FRET_384
Serial#:				="1040204"
Protocol information
Protocol:
Protocol name				Lilly FRET_384
Number of assay repeats				1
Start assay repeat each				N/A
Number of plate repeats				1
Start plate repeat each				N/A
Is label meas. height used				Yes
Height of measurement				Defined in label
Is gripper height used				No
Mode of measurement				By Columns bi-directional
Rotated plate				No
Soft move				No
Protocol notes
Plate type:
Name of the plate type				384 OptiPlate
Number of rows				16
Number of columns				24
Number of the wells in the plate				384
Height of the plate				14.35 mm
Coordinates of corners:
384 OptiPlate + Lilly FRET
12.1 mm x------------------------------------------------------- x 115.6 mm
9 mm 9 mm
12.1 mm x------------------------------------------------------- x 115.6 mm
76.5 mm 76.5 mm
Platemap:
Plate				1
Group				1
	01	02	03	04	05	06	07	08	09	10	11	12	13	14	15	16	17	18	19	20	21	22	23	24
A	-	-	-	-	-	-	-	-	-	-	-	-	-	-	-	-	-	-	-	-	-	-	-	-
B	-	-	-	-	-	-	-	-	-	-	-	-	-	-	-	-	-	-	-	-	-	-	-	-
C	-	-	-	-	-	-	-	-	-	-	-	-	-	-	-	-	-	-	-	-	-	-	-	-
D	-	-	-	-	-	-	-	-	-	-	-	-	-	-	-	-	-	-	-	-	-	-	-	-
E	-	-	-	-	-	-	-	-	-	-	-	-	-	-	-	-	-	-	-	-	-	-	-	-
F	-	-	-	-	-	-	-	-	-	-	-	-	-	-	-	-	-	-	-	-	-	-	-	-
G	-	-	-	-	-	-	-	-	-	-	-	-	-	-	-	-	-	-	-	-	-	-	-	-
H	-	-	-	-	-	-	-	-	-	-	-	-	-	-	-	-	-	-	-	-	-	-	-	-
I	-	-	-	-	-	-	-	-	-	-	-	-	-	-	-	-	-	-	-	-	-	-	-	-
J	-	-	-	-	-	-	-	-	-	-	-	-	-	-	-	-	-	-	-	-	-	-	-	-
K	-	-	-	-	-	-	-	-	-	-	-	-	-	-	-	-	-	-	-	-	-	-	-	-
L	-	-	-	-	-	-	-	-	-	-	-	-	-	-	-	-	-	-	-	-	-	-	-	-
M	-	-	-	-	-	-	-	-	-	-	-	-	-	-	-	-	-	-	-	-	-	-	-	-
N	-	-	-	-	-	-	-	-	-	-	-	-	-	-	-	-	-	-	-	-	-	-	-	-
O	-	-	-	-	-	-	-	-	-	-	-	-	-	-	-	-	-	-	-	-	-	-	-	-
P	-	-	-	-	-	-	-	-	-	-	-	-	-	-	-	-	-	-	-	-	-	-	-	-
- - Undefined
Calculations:
Plate				1
Formula index				Calc 1
Formula name				Label ratio
Formula				Label ratio where X = Lilly FRET(1) channel 1 window 1 Y = Lilly FRET(1) channel 2 window 1
Auto export parameters:
Export format				Plate2
Include basic assay information				Yes
Place assay information at				End of file
Include basic plate information				Yes
Place plate information at				Beginning of plate
Include protocol information				Yes
Protocol info level				Large
Include error and warning information				Yes
Include background information				Yes
Add plate number to the file name				Yes
Each plate to separate file				No
Field separator to use				System
File name format				<DefaultDataFolder>\<Date>\<ProtocolName>_<AssayID>.csv
Operations:
Plate 1
Group 1
Measurement
Label				Lilly FRET(1)
Labels:
Lilly FRET				6000025
Light source				Laser
Top mirror				LANCE/DELFIA Bias
Bottom mirror				N/A
Exc. filter				N/A
Using of excitation filter				Top
Ems. filter				APC 665
Using of emission filter				Top
2nd ems. filter				Europium 615
Using of 2nd emission filter				Top
Measurement height				7.3 mm
Cycle				16600
Delay				30
Number of flashes				20
Number of flashes for 2nd detector				5
Number of sequence windows				1
Total time of windows				500
Excitation light				100%
Reference excitation light				100%
Reference AD gain				4
Reference signal				323509
Last edited				13-06-14 09:17:06
Last edited by				EnVision
Factory preset				No
Filters:
APC 665				205
Filter type				Emission
Description				M665 CWL=665nm BW=7 5nm Tmin=75%
Used with				Luminescence DELFIA - Time-resolved Fluorescence Fluorescence Intensity LANCE - Time-resolved Fluorescence
Last edited				26-02-19 14:51:38
Last edited by				Installation
Factory preset				Yes
Europium 615				203
Filter type				Emission
Description				M615 CWL=615nm BW=8 5nm Tmin=80%
Used with				Luminescence DELFIA - Time-resolved Fluorescence Fluorescence Intensity LANCE - Time-resolved FluorescenceLuminescence Absorbance DELFIA - Time-resolved Fluorescence Fluorescence Intensity LANCE - Time-resolved Fluorescence
Last edited				26-02-19 14:51:38
Last edited by				Installation
Factory preset				Yes
Mirror modules:
LANCE/DELFIA Bias				445
Used by				Top
Dual				No
Bias				Yes
Description				D400
Used with				Luminescence DELFIA - Time-resolved Fluorescence Fluorescence Intensity LANCE - Time-resolved Fluorescence
Last edited				26-02-19 14:51:38
Last edited by				Installation
Factory preset				Yes
Instrument:
Serial number				1040204
Nickname				EnVision
Normalization:
Exported with EnVision Workstation version 1.14.3049.528
