## Supplementary material for "Genome-wide arrayed CRISPR activation screen for prion protein modulators": Plate_XXV_B.csv

Plate information
Plate	Repeat	Barcode	Measured height	Chamber temperature at start	Chamber temperature at end	Humidity at start	Humidity at end	Ambient temperature at start	Ambient temperature at end	Formula	Measurement date
1	1	=""	N/A	N/A	N/A	N/A	N/A	N/A	N/A	Calc 1: Label ratio = X / Y where X = Lilly FRET(1) channel 1 window 1 Y = Lilly FRET(1) channel 2 window 1	12-07-23 10:06:10
Background information
Plate	Label	Result	Signal	Flashes/Time	Meastime	MeasInfo
1	Lilly FRET	0	110	20	00:00:00.000	De=1st Ex=Top Em=Top Wdw=1 (14)
1	Lilly FRET	0	64	5	00:00:00.000	De=2nd Ex=Top Em=Top Wdw=1 (142)
Calculated results: Calc 1: Label ratio = X / Y where X = Lilly FRET(1) channel 1 window 1 Y = Lilly FRET(1) channel 2 window 1
	01	02	03	04	05	06	07	08	09	10	11	12	13	14	15	16	17	18	19	20	21	22	23	24
A	1.19791666667	0.04776019912	0.04244685862	0.03987007776	0.05938451994	0.05036009481	0.03759871107	0.05323328416	0.03874244557	0.04386418476	0.05129323308	0.04373630928	0.06447549071	0.04828735276	0.05206822018	0.0561434339	0.04395529197	0.05123682575	0.04531229873	0.05542079645	0.05468429083	0.03713724305	0.04208481214	0.01976974154
B	0.0177428436	0.0447359594	0.03896574416	0.04337231969	0.02993032056	0.03814606619	0.03770976869	0.03693951653	0.03622329508	0.04165247327	0.0491822576	0.04545719235	0.06167137301	0.04030255394	0.0466291766	0.0433425372	0.04262981272	0.04391171389	0.04282301846	0.04115077528	0.04462282065	0.04681735816	0.04448632801	1.0612244898
C	0.92307692308	0.03772981501	0.04104371755	0.03635916964	0.05670579967	0.04617047781	0.0422858471	0.04142570856	0.03836208786	0.03726316393	0.04545519713	0.05163382193	0.03267731155	0.0482817465	0.03829202679	0.04540462158	0.03973441228	0.04495964784	0.04039504977	0.03915932399	0.03814223372	0.04589949808	0.04120400571	0.02043154049
D	0.01852289806	0.04075552512	0.03786831496	0.0387454009	0.03046399709	0.04067044811	0.04268126888	0.0390279065	0.04012410602	0.0325271489	0.04654738608	0.04509349003	0.06051224111	0.03799782911	0.04187552516	0.03591087417	0.04615306108	0.03624895234	0.03936199911	0.04467220303	0.03772273713	0.04265047381	0.04252447093	1.0500
E	1.0000	0.03825595712	0.03451486131	0.04515329092	0.05745380543	0.04546601927	0.03779065535	0.0420045045	0.05708728202	0.03809565916	0.0384072008	0.04001148021	0.03179806087	0.03951343266	0.03494881756	0.04354663774	0.03810481946	0.04415795128	0.047283547	0.04346159799	0.03822811354	0.05082706992	0.03415351797	0.02009330122
F	0.01831242645	0.0364503645	0.04277967761	0.04125530634	0.03125714159	0.04962335372	0.04522850876	0.03276355399	0.03995402671	0.04388560525	0.04866684502	0.04168923392	0.05841309464	0.04207695113	0.04099156056	0.04291826465	0.04592225325	0.04449975852	0.04774567582	0.03693173062	0.0437066314	0.04185609505	0.03242223888	0.92000
G	1.21212121212	0.02846189591	0.03452617068	0.04759351024	0.05847556175	0.03859268778	0.04314030592	0.04250376425	0.03681811708	0.03794631144	0.03788578139	0.03365814191	0.03086772285	0.04413892909	0.0431998634	0.04225238207	0.04038997214	0.036655139	0.03983818746	0.03387784091	0.03894604017	0.03733127261	0.02516520727	0.02094383051
H	0.01829379626	0.03663451326	0.04718281546	0.0382669844	0.02975050924	0.03902291788	0.03033867308	0.03111912435	0.0402362469	0.04030757246	0.04245046355	0.04131595265	0.05940443634	0.03798318847	0.04084197298	0.03201591493	0.0442287886	0.04055076519	0.04201087189	0.04147408829	0.0424968789	0.02711540472	0.03375293365	0.7641509434
I	0.78048780488	0.040353504	0.04337548931	0.03842863044	0.05767903141	0.03982391872	0.03774612238	0.03409592991	0.03618697881	0.04570108108	0.03907930058	0.04299188255	0.03217810728	0.03766410473	0.04135055604	0.04598499686	0.03288089065	0.04676877901	0.03784586733	0.03335784478	0.03671851354	0.03747690489	0.04990598736	0.02071157053
J	0.01813059547	0.03489087794	0.03758596512	0.03834094777	0.03051851383	0.03562454033	0.04601566203	0.03616838092	0.03969137176	0.04189607059	0.03875900342	0.03999260628	0.05809643369	0.04416066523	0.04002758989	0.04524192871	0.03640222245	0.03793258764	0.04621279897	0.04124582271	0.04224201875	0.04272341726	0.04070340788	0.11709286676
K	0.86991869919	0.05030014952	0.04642965574	0.03724943208	0.05703089332	0.04983201408	0.04100095386	0.04205290875	0.04700908585	0.03846613933	0.0486372092	0.03712203537	0.03043352777	0.03789891632	0.04296924487	0.04269793671	0.03888062463	0.04194667989	0.04300452244	0.04266946846	0.0358274452	0.03518098604	0.0394613859	0.02037429704
L	0.01819224354	0.03979876432	0.0312953008	0.0389064143	0.03079469945	0.041490269	0.03952681002	0.04086038205	0.0461092076	0.04090808804	0.04061480855	0.04460332103	0.0587462549	0.03300679353	0.03553397625	0.03720947983	0.0387796361	0.0443485384	0.04130348412	0.03772960189	0.04219284921	0.03753831608	0.0423154578	0.53125
M	1.17171717172	0.04040903721	0.03857789505	0.03815507317	0.05844061912	0.04661189417	0.04747138492	0.04035148042	0.04259922355	0.04844541405	0.03684801701	0.03976381235	0.03225488934	0.04011969244	0.04235154412	0.04288945929	0.03571482574	0.04143027086	0.04355688706	0.04115166386	0.03539206225	0.03946158092	0.03570475907	0.02065928671
N	0.01791528512	0.04507371463	0.03623427305	0.04399781075	0.03105853994	0.04202157865	0.03671250659	0.04153583644	0.03315692921	0.04668388926	0.04690787668	0.03284919442	0.06212162744	0.03624121959	0.04601562738	0.03983071564	0.04570889131	0.03758151874	0.04640573978	0.03241276535	0.03553955086	0.03139041149	0.0459518768	1.14772727273
O	0.82706766917	0.04648001367	0.0647205165	0.0411321599	0.05866147126	0.04162989447	0.04786488401	0.03911549176	0.03054637183	0.04508743276	0.04264269411	0.04135783386	0.03089129346	0.04129255731	0.05148670035	0.0358571461	0.03826005329	0.04046098053	0.03480384795	0.04143537029	0.03629469951	0.03565561965	0.04280298961	0.02004445718
P	0.01815853541	0.05208221654	0.04758434465	0.057483631	0.06663755057	0.05384638979	0.0436913896	0.04124147046	0.04246928215	0.03984608609	0.05036664063	0.05525649268	0.06511471501	0.05033033692	0.04634142626	0.05624313609	0.04864437485	0.04944112417	0.04898318043	0.05708993588	0.05041886079	0.03969646185	0.04513404648	1.28395061728
Plate information
Plate	Repeat	Barcode	Measured height	Chamber temperature at start	Chamber temperature at end	Humidity at start	Humidity at end	Ambient temperature at start	Ambient temperature at end	Group	Label	ScanX	ScanY	Measinfo	Kinetics	Measurement date
1	1	=""	14.85	24.63	24.65	46.9	47.4	23.31	23.53	1	Lilly FRET(1)	0	0	De=1st Ex=Top Em=Top Wdw=1 (14)	0	12-07-23 10:06:10
Background information
Plate	Label	Result	Signal	Flashes/Time	Meastime	MeasInfo
1	Lilly FRET	0	110	20	00:00:00.000	De=1st Ex=Top Em=Top Wdw=1 (14)
1	Lilly FRET	0	64	5	00:00:00.000	De=2nd Ex=Top Em=Top Wdw=1 (142)
Results for Lilly FRET(1) - channel 1 window 1 (Counts)
	01	02	03	04	05	06	07	08	09	10	11	12	13	14	15	16	17	18	19	20	21	22	23	24
A	115	6735	5767	5266	7466	6629	5204	7073	4981	6108	6822	5910	8547	6231	7034	7412	5781	7088	5980	6900	7455	4914	5502	2629
B	2395	6135	5270	5518	4042	5232	5238	4812	5012	5747	6685	6245	8452	5307	6393	5651	5907	6074	5916	5690	6204	6485	5948	104
C	108	5309	5787	5032	7907	6449	5822	5788	5252	5200	6341	6545	4576	6564	5352	6325	5362	6128	5673	5422	4746	6255	5748	2729
D	2428	5595	5232	5318	4026	5098	5651	5306	5341	4418	6327	6239	8248	5216	5781	4769	6331	5017	5217	5858	4994	5914	5765	84
E	115	5282	4523	6118	7792	6124	5191	5595	7572	5170	5274	5437	4152	5389	4732	5621	5189	6042	6436	5897	4995	6803	4643	2636
F	2381	4860	5767	5073	4240	6021	6021	4397	5423	5888	6549	5542	7769	5538	5576	5808	6150	5989	5979	4793	5883	5524	4281	92
G	120	3920	4909	6656	8096	5376	6044	5928	5170	5062	5130	4784	4378	6222	6072	5747	5713	5183	5377	4770	5463	5169	3374	2930
H	2605	5036	6572	5235	3885	5430	3998	4384	5634	5588	5838	5797	7820	5314	5590	4474	6098	5681	5889	5402	5957	3632	4746	81
I	96	5525	5762	5210	7770	5229	5130	4553	4730	6210	5270	5757	4323	5121	5663	6222	4312	6116	5121	4491	4974	5071	6609	2757
J	2497	4705	5039	5136	3854	4650	6117	4705	5350	5555	5252	5409	7821	5948	5397	5929	4940	5053	5837	5517	5638	5591	5407	87
K	107	6762	6270	5034	7495	6541	5502	5462	6338	5145	6458	4885	4007	5078	5766	5724	5149	5499	5715	5645	4670	4639	5193	2652
L	2443	5237	4145	4921	4018	5400	5169	5262	6150	5377	5380	5802	7647	4397	4779	4875	5064	5847	5094	4786	5583	4923	5533	85
M	116	5473	5088	5071	7676	6184	6246	5281	5651	6351	4888	5246	4260	5296	5635	5631	4724	5433	5612	5367	4621	5148	4551	2693
N	2399	5708	4726	5788	4020	5476	4525	5331	4392	6126	6153	4304	7932	4726	6054	5214	6004	4760	6054	4089	4678	4066	5968	101
O	110	6257	8611	5515	7708	5519	6351	5167	4093	6018	5474	5485	4131	5436	6767	4742	5054	5333	4403	5337	4748	4580	5578	2588
P	2439	6801	6203	7480	8697	7022	5740	5367	5589	5157	6642	7134	8520	6422	6085	7221	6337	6312	6407	7274	6482	5069	5793	104
Plate information
Plate	Repeat	Barcode	Measured height	Chamber temperature at start	Chamber temperature at end	Humidity at start	Humidity at end	Ambient temperature at start	Ambient temperature at end	Group	Label	ScanX	ScanY	Measinfo	Kinetics	Measurement date
1	1	=""	14.85	24.63	24.65	46.9	47.4	23.31	23.53	1	Lilly FRET(1)	0	0	De=2nd Ex=Top Em=Top Wdw=1 (142)	0	12-07-23 10:06:10
Background information
Plate	Label	Result	Signal	Flashes/Time	Meastime	MeasInfo
1	Lilly FRET	0	110	20	00:00:00.000	De=1st Ex=Top Em=Top Wdw=1 (14)
1	Lilly FRET	0	64	5	00:00:00.000	De=2nd Ex=Top Em=Top Wdw=1 (142)
Results for Lilly FRET(1) - channel 2 window 1 (Counts)
	01	02	03	04	05	06	07	08	09	10	11	12	13	14	15	16	17	18	19	20	21	22	23	24
A	96	141017	135864	132079	125723	131632	138409	132868	128567	139248	133000	135128	132562	129040	135092	132019	131520	138338	131973	124502	136328	132320	130736	132981
B	134984	137138	135247	127224	135047	137157	138903	130267	138364	137975	135923	137382	137049	131679	137103	130380	138565	138323	138150	138272	139032	138517	133704	98
C	117	140711	140996	138397	139439	139678	137682	139720	136906	139548	139500	126758	140036	135952	139768	139303	134946	136300	140438	138460	124429	136276	139501	133568
D	131081	137282	138163	137255	132156	125349	132400	135954	133112	135825	135926	138357	136303	137271	138052	132801	137174	138404	132539	131133	132387	138662	135569	80
E	115	138070	131045	135494	135622	134694	137362	133200	132639	135711	137318	135886	130574	136384	135398	129080	136177	136827	136115	135683	130663	133846	135945	131188
F	130021	133332	134807	122966	135649	121334	133124	134204	135731	134167	134568	132936	133001	131616	136028	135327	133922	134585	125226	129780	134602	131976	132039	100
G	99	137728	142182	139851	138451	139301	140101	139470	140420	133399	135407	142135	141831	140964	140556	136016	141446	141399	134971	140800	140271	138463	134074	139898
H	142398	137466	139288	136802	130586	139149	131779	140878	140023	138634	137525	140309	131640	139904	136869	139743	137874	140096	140178	130250	140175	133946	140610	106
I	123	136915	132840	135576	134711	131303	135908	133535	130710	135883	134854	133909	134346	135965	136951	135305	131140	130771	135312	134631	135463	135310	132429	133114
J	137723	134849	134066	133956	126284	130528	132933	130086	134790	132590	135504	135250	134621	134690	134832	131051	135706	133210	126307	133759	133469	130865	132839	743
K	123	134433	135043	135143	131420	131261	134192	129884	134825	133754	132779	131593	131664	133988	134189	134058	132431	131095	132893	132296	130347	131861	131597	130164
L	134288	131587	132448	126483	130477	130151	130772	128780	133379	131441	132464	130080	130170	133215	134491	131015	130584	131842	123331	126850	132321	131146	130756	160
M	99	135440	131889	132905	131347	132670	131574	130875	132655	131096	132653	131929	132073	132005	133053	131291	132270	131136	128843	130420	130566	130456	127462	130353
N	133908	126637	130429	131552	129433	130314	123255	128347	132461	131223	131172	131023	127685	130404	131564	130904	131353	126658	130458	126154	131628	129530	129875	88
O	133	134617	133049	134080	131398	132573	132686	132096	133993	133474	128369	132623	133727	131646	131432	132247	132096	131806	126509	128803	130818	128451	130318	129113
P	134317	130582	130358	130124	130512	130408	131376	130136	131601	129423	131873	129107	130846	127597	131308	128389	130272	127667	130800	127413	128563	127694	128351	81
Basic assay information
Assay ID:				18940
Assay Started:				12-07-23 10:01:12
Assay Finished:				12-07-23 10:06:18
Assay Exported:				12-07-23 10:06:18
Protocol ID:				100202
Protocol Name:				Lilly FRET_384
Serial#:				="1040204"
Protocol information
Protocol:
Protocol name				Lilly FRET_384
Number of assay repeats				1
Start assay repeat each				N/A
Number of plate repeats				1
Start plate repeat each				N/A
Is label meas. height used				Yes
Height of measurement				Defined in label
Is gripper height used				No
Mode of measurement				By Columns bi-directional
Rotated plate				No
Soft move				No
Protocol notes
Plate type:
Name of the plate type				384 OptiPlate
Number of rows				16
Number of columns				24
Number of the wells in the plate				384
Height of the plate				14.35 mm
Coordinates of corners:
384 OptiPlate + Lilly FRET
12.1 mm x------------------------------------------------------- x 115.6 mm
9 mm 9 mm
12.1 mm x------------------------------------------------------- x 115.6 mm
76.5 mm 76.5 mm
Platemap:
Plate				1
Group				1
	01	02	03	04	05	06	07	08	09	10	11	12	13	14	15	16	17	18	19	20	21	22	23	24
A	-	-	-	-	-	-	-	-	-	-	-	-	-	-	-	-	-	-	-	-	-	-	-	-
B	-	-	-	-	-	-	-	-	-	-	-	-	-	-	-	-	-	-	-	-	-	-	-	-
C	-	-	-	-	-	-	-	-	-	-	-	-	-	-	-	-	-	-	-	-	-	-	-	-
D	-	-	-	-	-	-	-	-	-	-	-	-	-	-	-	-	-	-	-	-	-	-	-	-
E	-	-	-	-	-	-	-	-	-	-	-	-	-	-	-	-	-	-	-	-	-	-	-	-
F	-	-	-	-	-	-	-	-	-	-	-	-	-	-	-	-	-	-	-	-	-	-	-	-
G	-	-	-	-	-	-	-	-	-	-	-	-	-	-	-	-	-	-	-	-	-	-	-	-
H	-	-	-	-	-	-	-	-	-	-	-	-	-	-	-	-	-	-	-	-	-	-	-	-
I	-	-	-	-	-	-	-	-	-	-	-	-	-	-	-	-	-	-	-	-	-	-	-	-
J	-	-	-	-	-	-	-	-	-	-	-	-	-	-	-	-	-	-	-	-	-	-	-	-
K	-	-	-	-	-	-	-	-	-	-	-	-	-	-	-	-	-	-	-	-	-	-	-	-
L	-	-	-	-	-	-	-	-	-	-	-	-	-	-	-	-	-	-	-	-	-	-	-	-
M	-	-	-	-	-	-	-	-	-	-	-	-	-	-	-	-	-	-	-	-	-	-	-	-
N	-	-	-	-	-	-	-	-	-	-	-	-	-	-	-	-	-	-	-	-	-	-	-	-
O	-	-	-	-	-	-	-	-	-	-	-	-	-	-	-	-	-	-	-	-	-	-	-	-
P	-	-	-	-	-	-	-	-	-	-	-	-	-	-	-	-	-	-	-	-	-	-	-	-
- - Undefined
Calculations:
Plate				1
Formula index				Calc 1
Formula name				Label ratio
Formula				Label ratio where X = Lilly FRET(1) channel 1 window 1 Y = Lilly FRET(1) channel 2 window 1
Auto export parameters:
Export format				Plate2
Include basic assay information				Yes
Place assay information at				End of file
Include basic plate information				Yes
Place plate information at				Beginning of plate
Include protocol information				Yes
Protocol info level				Large
Include error and warning information				Yes
Include background information				Yes
Add plate number to the file name				Yes
Each plate to separate file				No
Field separator to use				System
File name format				<DefaultDataFolder>\<Date>\<ProtocolName>_<AssayID>.csv
Operations:
Plate 1
Group 1
Measurement
Label				Lilly FRET(1)
Labels:
Lilly FRET				6000025
Light source				Laser
Top mirror				LANCE/DELFIA Bias
Bottom mirror				N/A
Exc. filter				N/A
Using of excitation filter				Top
Ems. filter				APC 665
Using of emission filter				Top
2nd ems. filter				Europium 615
Using of 2nd emission filter				Top
Measurement height				7.3 mm
Cycle				16600
Delay				30
Number of flashes				20
Number of flashes for 2nd detector				5
Number of sequence windows				1
Total time of windows				500
Excitation light				100%
Reference excitation light				100%
Reference AD gain				4
Reference signal				323509
Last edited				13-06-14 09:17:06
Last edited by				EnVision
Factory preset				No
Filters:
APC 665				205
Filter type				Emission
Description				M665 CWL=665nm BW=7 5nm Tmin=75%
Used with				Luminescence DELFIA - Time-resolved Fluorescence Fluorescence Intensity LANCE - Time-resolved Fluorescence
Last edited				26-02-19 14:51:38
Last edited by				Installation
Factory preset				Yes
Europium 615				203
Filter type				Emission
Description				M615 CWL=615nm BW=8 5nm Tmin=80%
Used with				Luminescence DELFIA - Time-resolved Fluorescence Fluorescence Intensity LANCE - Time-resolved FluorescenceLuminescence Absorbance DELFIA - Time-resolved Fluorescence Fluorescence Intensity LANCE - Time-resolved Fluorescence
Last edited				26-02-19 14:51:38
Last edited by				Installation
Factory preset				Yes
Mirror modules:
LANCE/DELFIA Bias				445
Used by				Top
Dual				No
Bias				Yes
Description				D400
Used with				Luminescence DELFIA - Time-resolved Fluorescence Fluorescence Intensity LANCE - Time-resolved Fluorescence
Last edited				26-02-19 14:51:38
Last edited by				Installation
Factory preset				Yes
Instrument:
Serial number				1040204
Nickname				EnVision
Normalization:
Notifications for plate 1 repeat 1:
WARNING: Plate height defined in the plate editor does not match the actual plate height. Measured height is 14.85 mm. Plate editor height is 14.35 mm. The results may be affected.
Exported with EnVision Workstation version 1.14.3049.528
