## Supplementary material for "Genome-wide arrayed CRISPR activation screen for prion protein modulators": Plate_XXVI_A.csv

Plate information
Plate	Repeat	Barcode	Measured height	Chamber temperature at start	Chamber temperature at end	Humidity at start	Humidity at end	Ambient temperature at start	Ambient temperature at end	Formula	Measurement date
1	1	=""	N/A	N/A	N/A	N/A	N/A	N/A	N/A	Calc 1: Label ratio = X / Y where X = Lilly FRET(1) channel 1 window 1 Y = Lilly FRET(1) channel 2 window 1	12-07-23 10:11:49
Background information
Plate	Label	Result	Signal	Flashes/Time	Meastime	MeasInfo
1	Lilly FRET	0	103	20	00:00:00.000	De=1st Ex=Top Em=Top Wdw=1 (14)
1	Lilly FRET	0	64	5	00:00:00.000	De=2nd Ex=Top Em=Top Wdw=1 (142)
Calculated results: Calc 1: Label ratio = X / Y where X = Lilly FRET(1) channel 1 window 1 Y = Lilly FRET(1) channel 2 window 1
	01	02	03	04	05	06	07	08	09	10	11	12	13	14	15	16	17	18	19	20	21	22	23	24
A	1.26804123711	0.06378685052	0.06368429906	0.06176437786	0.06261222578	0.06279884041	0.06391952332	0.06337932286	0.06094913878	0.06376660059	0.06271299337	0.06212263711	0.06399458565	0.06418127975	0.06629929138	0.06560349043	0.06523865641	0.06529823749	0.06345723038	0.06240659789	0.06325719311	0.06413790513	0.06808135067	0.02020865851
B	0.01807047559	0.03401102175	0.03107641387	0.03689985967	0.03337182448	0.04228953294	0.05279844189	0.03489859309	0.04185166793	0.0459896451	0.03464834569	0.04111594234	0.03114226697	0.03144893256	0.03722665217	0.02846977705	0.0406100938	0.04456759686	0.0550600547	0.04877520834	0.0546710898	0.05414292293	0.06523007448	0.92233009709
C	1.57831325301	0.05969292993	0.04277603062	0.03473593817	0.03387099116	0.03637237622	0.03857185387	0.04114143133	0.03310477823	0.03419189637	0.02806829929	0.03655150901	0.03745804915	0.04105743099	0.04292139644	0.0369492588	0.02952193375	0.03796759529	0.05131342678	0.05121641012	0.0510040338	0.05193629579	0.03214627405	0.0205863541
D	0.01822235072	0.0312436081	0.03497557155	0.04265554843	0.03723027375	0.04218632171	0.04016278069	0.0438903426	0.0437023249	0.04336455923	0.03643847487	0.04995954395	0.04124800162	0.03021640591	0.03938909659	0.04557638793	0.04245136933	0.03199007154	0.05136487476	0.04995804604	0.04994447163	0.05110134714	0.06045657823	1.05263157895
E	1.24742268041	0.05757114276	0.04164304213	0.03948916272	0.03724744684	0.0363301118	0.04827220035	0.04512508066	0.04171327159	0.04061950544	0.04002428509	0.04453336489	0.04165091558	0.04309003091	0.04144633308	0.04158033704	0.04056390867	0.03649661891	0.05007763689	0.05228100132	0.05039569053	0.05305472222	0.03115781711	0.02053568765
F	0.01798186379	0.030566495	0.0388273772	0.03933309125	0.03683683684	0.0371927458	0.03656777222	0.0353771649	0.03393918005	0.04013312451	0.03849698952	0.04936136736	0.03440285469	0.04171348104	0.04062684802	0.04343976288	0.03973766871	0.04079495561	0.05122157078	0.05124997207	0.05182835026	0.05036114953	0.05903778669	0.82653061224
G	1.22222222222	0.05749080614	0.04390354707	0.03509607524	0.03363653056	0.03118599556	0.04444017498	0.0433910771	0.04450439263	0.0388017993	0.03574922913	0.04373218231	0.03986566151	0.02763525602	0.03726694885	0.0362986215	0.03821582734	0.03851752002	0.04822755455	0.04943661356	0.05002817786	0.05046528793	0.03113522477	0.02079033153
H	0.01898453462	0.02992678638	0.05010448944	0.0503611424	0.04871073496	0.04898689351	0.04953415422	0.04889628897	0.04925336491	0.04892514058	0.04994836439	0.04968030369	0.04976475252	0.05091829997	0.05217497468	0.04941753259	0.04876568813	0.05076668346	0.0493546431	0.04867969623	0.04960917069	0.04908484613	0.06040263456	0.89887640449
I	1.29032258065	0.05921861413	0.04808913032	0.04958904313	0.04814283085	0.04872813932	0.05165618634	0.05015438085	0.05082088382	0.04926829268	0.04904603975	0.04955815707	0.05131403118	0.05169369557	0.05051691035	0.04962577775	0.05072051789	0.0513608886	0.05134146246	0.04986294412	0.04943133775	0.05193368514	0.03152789006	0.02049079296
J	0.017826071	0.0305689216	0.05015017954	0.05054737835	0.0487413347	0.04858750896	0.05024201948	0.04848749755	0.04952258853	0.05030076825	0.05085794019	0.04864057411	0.05125272661	0.05183425033	0.05057346363	0.05043173012	0.0496703626	0.049478972	0.05017663613	0.05047870313	0.05095531841	0.0512069518	0.06113086798	0.91743119266
K	1.19811320755	0.05713581692	0.04784674718	0.04919186399	0.0495382611	0.04976804343	0.05042420362	0.04959562875	0.04646769353	0.0505649334	0.05002169977	0.051360	0.05123777064	0.05101840971	0.05174873223	0.05209092013	0.05217817086	0.04959804319	0.05065147072	0.04960066923	0.05095850154	0.05164828496	0.03071219334	0.0210142556
L	0.01803968284	0.02982663364	0.04992962784	0.0513061627	0.05017318624	0.05096918089	0.05027035709	0.05051548795	0.05148755405	0.05149798436	0.05100135133	0.05137253991	0.0520703535	0.05125525406	0.05120251776	0.05094752519	0.051404203	0.05123641315	0.05058096456	0.05083246261	0.05079111717	0.05190311419	0.0613529837	1.16304347826
M	1.0000	0.05709637141	0.05042213001	0.05001610948	0.05067179084	0.04877728718	0.05154819213	0.04976675442	0.05000608809	0.05332027097	0.05119934581	0.05014279226	0.05048743336	0.05193814417	0.05148830429	0.05116524775	0.05172122978	0.0511264964	0.05160392672	0.05248711973	0.05209659903	0.05117794177	0.0312160164	0.0203829715
N	0.01822178	0.0307766552	0.05416278837	0.05188783733	0.05260020178	0.05187414195	0.05180517494	0.05252406891	0.05141065348	0.05190183766	0.05199819217	0.05021803781	0.05302381295	0.05164673541	0.05279759783	0.05112499615	0.05201748254	0.05250072095	0.05133220021	0.05186778393	0.05290707968	0.05270955831	0.0603927819	0.84955752212
O	0.77358490566	0.06199946762	0.05545881682	0.0557072312	0.05106453759	0.0507343225	0.05502082053	0.05453910243	0.05529943452	0.05372248181	0.05523535426	0.05340445845	0.05420443744	0.05467688503	0.05492404041	0.0532487872	0.05536258379	0.05450014143	0.05528663815	0.05517812759	0.05532678053	0.05315087665	0.03252267388	0.02069841853
P	0.01771231267	0.06825737716	0.06794406159	0.06842840262	0.0650443938	0.06499038831	0.06488208166	0.06584455521	0.06627514854	0.06464422228	0.06540973487	0.06500431271	0.06278166632	0.06589174758	0.0645416066	0.06467507515	0.06576840672	0.06690933209	0.06489305163	0.06674281213	0.06463700234	0.06421495712	0.06948731636	0.88679245283
Plate information
Plate	Repeat	Barcode	Measured height	Chamber temperature at start	Chamber temperature at end	Humidity at start	Humidity at end	Ambient temperature at start	Ambient temperature at end	Group	Label	ScanX	ScanY	Measinfo	Kinetics	Measurement date
1	1	=""	14.72	24.63	24.65	47.5	47.2	23.21	23.72	1	Lilly FRET(1)	0	0	De=1st Ex=Top Em=Top Wdw=1 (14)	0	12-07-23 10:11:49
Background information
Plate	Label	Result	Signal	Flashes/Time	Meastime	MeasInfo
1	Lilly FRET	0	103	20	00:00:00.000	De=1st Ex=Top Em=Top Wdw=1 (14)
1	Lilly FRET	0	64	5	00:00:00.000	De=2nd Ex=Top Em=Top Wdw=1 (142)
Results for Lilly FRET(1) - channel 1 window 1 (Counts)
	01	02	03	04	05	06	07	08	09	10	11	12	13	14	15	16	17	18	19	20	21	22	23	24
A	123	8882	8708	8307	8020	8340	8775	8379	7806	8782	8097	8653	8510	8279	8879	8721	8470	9025	8328	7809	8704	8539	8948	2706
B	2461	4567	4319	4812	4624	5822	7211	4584	5731	6360	4791	5702	4327	4135	4930	3873	5602	6128	7408	6760	7548	7525	8609	95
C	131	8324	6012	4854	4666	4767	5312	5705	4635	4540	3937	4687	5190	5484	6012	4833	4122	5153	7087	6282	6929	7057	4536	2768
D	2395	4277	4689	5852	4624	5818	5507	5770	5987	5754	5046	6792	5702	4133	5447	6240	5757	4382	6806	6847	6431	7048	8003	100
E	121	7712	5435	5371	5055	4650	6546	6014	5594	5429	5208	6021	5509	5897	5557	5559	5536	4960	6805	6491	6661	7127	4225	2754
F	2330	4036	5176	5091	4600	4963	4892	4741	4616	5330	5179	6651	4647	5569	5496	5789	5326	5454	6797	6882	7057	6554	7537	81
G	132	7879	6185	4937	4763	4370	6014	5994	6236	5443	4823	5998	5579	3738	5265	4903	5312	5372	6114	6783	7013	6974	4281	2921
H	2611	4153	6953	6840	6285	6709	6348	6725	6821	6682	6868	6923	6653	7017	7265	6834	6349	7052	6837	6314	6829	6565	8107	80
I	120	7900	6250	6691	6539	6584	6999	6465	6807	6666	6640	6769	6912	6968	6841	6604	6691	6899	6581	6676	6489	6948	4251	2743
J	2428	4104	6662	6755	6103	6233	6560	6434	6644	6698	6743	6317	6767	6915	6795	6781	6630	6619	6704	6754	6790	6871	8062	100
K	127	7420	6414	6571	6464	6426	6615	6390	6100	6704	6685	6741	6735	6773	6929	6866	6820	6367	6702	6285	6728	6809	4026	2761
L	2423	3914	6492	6711	6417	6650	6573	6502	6739	6745	6718	6638	6895	6719	6768	6705	6690	6736	6212	6665	6555	6780	7893	107
M	92	7545	6695	6520	6698	6319	6789	6465	6571	7021	6762	6514	6629	6808	6817	6683	6746	6624	6676	6846	6668	6630	3990	2642
N	2454	3954	7041	6793	6882	6499	6503	6634	6673	6753	6788	6518	6994	6707	6963	6644	6772	6736	6614	6487	6873	6795	7654	96
O	82	8152	7389	7468	6754	6719	7254	7181	7305	7094	7293	7048	7014	7163	7209	6970	7268	7129	7070	6993	7188	6836	4278	2704
P	2411	8931	8755	8918	8476	8452	8413	8415	8667	8270	8583	8290	8261	8367	8417	8348	8503	8474	8425	8473	8280	8116	8982	94
Plate information
Plate	Repeat	Barcode	Measured height	Chamber temperature at start	Chamber temperature at end	Humidity at start	Humidity at end	Ambient temperature at start	Ambient temperature at end	Group	Label	ScanX	ScanY	Measinfo	Kinetics	Measurement date
1	1	=""	14.72	24.63	24.65	47.5	47.2	23.21	23.72	1	Lilly FRET(1)	0	0	De=2nd Ex=Top Em=Top Wdw=1 (142)	0	12-07-23 10:11:49
Background information
Plate	Label	Result	Signal	Flashes/Time	Meastime	MeasInfo
1	Lilly FRET	0	103	20	00:00:00.000	De=1st Ex=Top Em=Top Wdw=1 (14)
1	Lilly FRET	0	64	5	00:00:00.000	De=2nd Ex=Top Em=Top Wdw=1 (142)
Results for Lilly FRET(1) - channel 2 window 1 (Counts)
	01	02	03	04	05	06	07	08	09	10	11	12	13	14	15	16	17	18	19	20	21	22	23	24
A	97	139245	136737	134495	128090	132805	137282	132204	128074	137721	129112	139289	132980	128994	133923	132935	129831	138212	131238	125131	137597	133135	131431	133903
B	136189	134280	138980	130407	138560	137670	136576	131352	136936	138292	138275	138681	138943	131483	132432	136039	137946	137499	134544	138595	138062	138984	131979	103
C	83	139447	140546	139740	137758	131061	137717	138668	140010	132780	140265	128230	138555	133569	140070	130801	139625	135721	138112	122656	135852	135878	141105	134458
D	131432	136892	134065	137192	124200	137912	137117	131464	136995	132689	138480	135950	138237	136780	138287	136913	135614	136980	132503	137055	128763	137922	132376	95
E	97	133956	130514	136012	135714	127993	135606	133274	134106	133655	130121	135202	132266	136853	134077	133693	136476	135903	135889	124156	132174	134333	135600	134108
F	129575	132040	133308	129433	124875	133440	133779	134013	136008	132808	134530	134741	135076	133506	135280	133265	134029	133693	132698	134283	136161	130140	127664	98
G	108	137048	140877	140671	141602	140127	135328	138139	140121	140277	134912	137153	139945	135262	141278	135074	139000	139469	126774	137206	140181	138194	137497	140498
H	137533	138772	138770	135819	129027	136955	128154	137536	138488	136576	137502	139351	133689	137809	139243	138291	130194	138910	138528	129705	137656	133748	134216	89
I	93	133404	129967	134929	135825	135117	135492	128902	133941	135300	135383	136587	134700	134794	135420	133076	131919	134324	128181	133887	131273	133786	134833	133865
J	136205	134254	132841	133637	125212	128284	130568	132694	134161	133159	132585	129871	132032	133406	134359	134459	133480	133774	133608	133799	133254	134181	131881	109
K	106	129866	134053	133579	130485	129119	131187	128842	131274	132582	133642	131250	131446	132756	133897	131808	130706	128372	132316	126712	132029	131834	131088	131387
L	134315	131225	130023	130803	127897	130471	130753	128713	130886	130976	131722	129213	132417	131089	132181	131606	130145	131469	122813	131117	129058	130628	128649	92
M	92	132145	132779	130358	132184	129548	131702	129906	131404	131676	132072	129909	131300	131079	132399	130616	130430	129561	129370	130432	127993	129548	127819	129618
N	134674	128474	129997	130917	130836	125284	125528	126304	129798	130111	130543	129794	131903	129863	131881	129956	130187	128303	128847	125068	129907	128914	126737	113
O	106	131485	133234	134058	132264	132435	131841	131667	132099	132049	132035	131974	129399	131006	131254	130895	131280	130807	127879	126735	129919	128615	131539	130638
P	136120	130843	128856	130326	130311	130050	129666	127801	130773	127931	131219	127530	131583	126981	130412	129076	129287	126649	129829	126950	128100	126388	129261	106
Basic assay information
Assay ID:				18941
Assay Started:				12-07-23 10:06:50
Assay Finished:				12-07-23 10:11:56
Assay Exported:				12-07-23 10:11:56
Protocol ID:				100202
Protocol Name:				Lilly FRET_384
Serial#:				="1040204"
Protocol information
Protocol:
Protocol name				Lilly FRET_384
Number of assay repeats				1
Start assay repeat each				N/A
Number of plate repeats				1
Start plate repeat each				N/A
Is label meas. height used				Yes
Height of measurement				Defined in label
Is gripper height used				No
Mode of measurement				By Columns bi-directional
Rotated plate				No
Soft move				No
Protocol notes
Plate type:
Name of the plate type				384 OptiPlate
Number of rows				16
Number of columns				24
Number of the wells in the plate				384
Height of the plate				14.35 mm
Coordinates of corners:
384 OptiPlate + Lilly FRET
12.1 mm x------------------------------------------------------- x 115.6 mm
9 mm 9 mm
12.1 mm x------------------------------------------------------- x 115.6 mm
76.5 mm 76.5 mm
Platemap:
Plate				1
Group				1
	01	02	03	04	05	06	07	08	09	10	11	12	13	14	15	16	17	18	19	20	21	22	23	24
A	-	-	-	-	-	-	-	-	-	-	-	-	-	-	-	-	-	-	-	-	-	-	-	-
B	-	-	-	-	-	-	-	-	-	-	-	-	-	-	-	-	-	-	-	-	-	-	-	-
C	-	-	-	-	-	-	-	-	-	-	-	-	-	-	-	-	-	-	-	-	-	-	-	-
D	-	-	-	-	-	-	-	-	-	-	-	-	-	-	-	-	-	-	-	-	-	-	-	-
E	-	-	-	-	-	-	-	-	-	-	-	-	-	-	-	-	-	-	-	-	-	-	-	-
F	-	-	-	-	-	-	-	-	-	-	-	-	-	-	-	-	-	-	-	-	-	-	-	-
G	-	-	-	-	-	-	-	-	-	-	-	-	-	-	-	-	-	-	-	-	-	-	-	-
H	-	-	-	-	-	-	-	-	-	-	-	-	-	-	-	-	-	-	-	-	-	-	-	-
I	-	-	-	-	-	-	-	-	-	-	-	-	-	-	-	-	-	-	-	-	-	-	-	-
J	-	-	-	-	-	-	-	-	-	-	-	-	-	-	-	-	-	-	-	-	-	-	-	-
K	-	-	-	-	-	-	-	-	-	-	-	-	-	-	-	-	-	-	-	-	-	-	-	-
L	-	-	-	-	-	-	-	-	-	-	-	-	-	-	-	-	-	-	-	-	-	-	-	-
M	-	-	-	-	-	-	-	-	-	-	-	-	-	-	-	-	-	-	-	-	-	-	-	-
N	-	-	-	-	-	-	-	-	-	-	-	-	-	-	-	-	-	-	-	-	-	-	-	-
O	-	-	-	-	-	-	-	-	-	-	-	-	-	-	-	-	-	-	-	-	-	-	-	-
P	-	-	-	-	-	-	-	-	-	-	-	-	-	-	-	-	-	-	-	-	-	-	-	-
- - Undefined
Calculations:
Plate				1
Formula index				Calc 1
Formula name				Label ratio
Formula				Label ratio where X = Lilly FRET(1) channel 1 window 1 Y = Lilly FRET(1) channel 2 window 1
Auto export parameters:
Export format				Plate2
Include basic assay information				Yes
Place assay information at				End of file
Include basic plate information				Yes
Place plate information at				Beginning of plate
Include protocol information				Yes
Protocol info level				Large
Include error and warning information				Yes
Include background information				Yes
Add plate number to the file name				Yes
Each plate to separate file				No
Field separator to use				System
File name format				<DefaultDataFolder>\<Date>\<ProtocolName>_<AssayID>.csv
Operations:
Plate 1
Group 1
Measurement
Label				Lilly FRET(1)
Labels:
Lilly FRET				6000025
Light source				Laser
Top mirror				LANCE/DELFIA Bias
Bottom mirror				N/A
Exc. filter				N/A
Using of excitation filter				Top
Ems. filter				APC 665
Using of emission filter				Top
2nd ems. filter				Europium 615
Using of 2nd emission filter				Top
Measurement height				7.3 mm
Cycle				16600
Delay				30
Number of flashes				20
Number of flashes for 2nd detector				5
Number of sequence windows				1
Total time of windows				500
Excitation light				100%
Reference excitation light				100%
Reference AD gain				4
Reference signal				323509
Last edited				13-06-14 09:17:06
Last edited by				EnVision
Factory preset				No
Filters:
APC 665				205
Filter type				Emission
Description				M665 CWL=665nm BW=7 5nm Tmin=75%
Used with				Luminescence DELFIA - Time-resolved Fluorescence Fluorescence Intensity LANCE - Time-resolved Fluorescence
Last edited				26-02-19 14:51:38
Last edited by				Installation
Factory preset				Yes
Europium 615				203
Filter type				Emission
Description				M615 CWL=615nm BW=8 5nm Tmin=80%
Used with				Luminescence DELFIA - Time-resolved Fluorescence Fluorescence Intensity LANCE - Time-resolved FluorescenceLuminescence Absorbance DELFIA - Time-resolved Fluorescence Fluorescence Intensity LANCE - Time-resolved Fluorescence
Last edited				26-02-19 14:51:38
Last edited by				Installation
Factory preset				Yes
Mirror modules:
LANCE/DELFIA Bias				445
Used by				Top
Dual				No
Bias				Yes
Description				D400
Used with				Luminescence DELFIA - Time-resolved Fluorescence Fluorescence Intensity LANCE - Time-resolved Fluorescence
Last edited				26-02-19 14:51:38
Last edited by				Installation
Factory preset				Yes
Instrument:
Serial number				1040204
Nickname				EnVision
Normalization:
Exported with EnVision Workstation version 1.14.3049.528
