## Supplementary material for "Genome-wide arrayed CRISPR activation screen for prion protein modulators": Plate_XXVI_B.csv

Plate information
Plate	Repeat	Barcode	Measured height	Chamber temperature at start	Chamber temperature at end	Humidity at start	Humidity at end	Ambient temperature at start	Ambient temperature at end	Formula	Measurement date
1	1	=""	N/A	N/A	N/A	N/A	N/A	N/A	N/A	Calc 1: Label ratio = X / Y where X = Lilly FRET(1) channel 1 window 1 Y = Lilly FRET(1) channel 2 window 1	12-07-23 10:17:34
Background information
Plate	Label	Result	Signal	Flashes/Time	Meastime	MeasInfo
1	Lilly FRET	0	120	20	00:00:00.000	De=1st Ex=Top Em=Top Wdw=1 (14)
1	Lilly FRET	0	81	5	00:00:00.000	De=2nd Ex=Top Em=Top Wdw=1 (142)
Calculated results: Calc 1: Label ratio = X / Y where X = Lilly FRET(1) channel 1 window 1 Y = Lilly FRET(1) channel 2 window 1
	01	02	03	04	05	06	07	08	09	10	11	12	13	14	15	16	17	18	19	20	21	22	23	24
A	1.1592920354	0.0588067493	0.05929601626	0.05848441006	0.06067332019	0.0631791439	0.0631686635	0.06232652601	0.06187445941	0.05794529724	0.05958112199	0.06057713014	0.06755123035	0.06666871015	0.06716258043	0.06710555514	0.0650276592	0.06505942617	0.06398315994	0.06409988926	0.06570756976	0.06529407312	0.06836792992	0.02074303865
B	0.01773210013	0.03122566691	0.03141413598	0.03793044052	0.03333611514	0.04196610707	0.05237981701	0.03750517275	0.04029892546	0.04550008883	0.03375197359	0.04221848933	0.03044956051	0.04231081569	0.03818130764	0.03057131713	0.03960572837	0.04625738428	0.05543264503	0.05454887681	0.05487375516	0.05681399432	0.06476925813	1.04504504505
C	1.15151515152	0.05184612767	0.03787723042	0.03107707826	0.03429756763	0.03659432959	0.03966495619	0.04202973201	0.03424464288	0.03250034536	0.02748565791	0.03567871372	0.04184572182	0.04340271493	0.04735768722	0.04114477394	0.02880807168	0.03732257881	0.05248047005	0.05194571698	0.05192023339	0.05196148935	0.03281735934	0.02069047495
D	0.01842274152	0.03086290758	0.03344088268	0.03993417681	0.03835643105	0.04127755402	0.0426489735	0.0505251774	0.04373037831	0.0441855192	0.03777597051	0.04657716489	0.04084027252	0.03279571458	0.04105592765	0.04523700589	0.04221534858	0.03197630205	0.0515906768	0.04955559915	0.05083000121	0.05179602539	0.06172709888	1.01960784314
E	1.14851485149	0.05160672094	0.03970453115	0.03885336944	0.03662619587	0.03472191315	0.04383143988	0.0458064234	0.04349328705	0.03909048548	0.03423510784	0.04778021978	0.04435867803	0.04664426113	0.04469782845	0.04354365425	0.04139643991	0.03738605387	0.05193070066	0.05150652362	0.05105231023	0.05133068579	0.03253804053	0.02002132805
F	0.01826908426	0.03100299401	0.04044513229	0.03987059814	0.03716732825	0.03706313939	0.03555378744	0.03298154018	0.03094199563	0.0409653092	0.03844799249	0.04742445827	0.03586962121	0.03913999731	0.0394975168	0.03916391477	0.04073808725	0.03977031362	0.04513528276	0.05144112084	0.0500090269	0.05176251319	0.0606755311	0.85849056604
G	1.06315789474	0.0505304319	0.04088098523	0.0345263424	0.03510832496	0.03342244068	0.04667962725	0.03987486814	0.04469039742	0.03676278544	0.03244704499	0.04056897923	0.04045302867	0.03133942752	0.04382481625	0.04236565254	0.04027785801	0.04096769868	0.05066280447	0.05018151967	0.04902191174	0.05143090585	0.03201250545	0.02180968912
H	0.01839002692	0.03138872408	0.05144639576	0.04895135073	0.04988771623	0.04926005897	0.04876924007	0.0518769626	0.04932435289	0.04575418792	0.050752956	0.05116487647	0.04868330763	0.05095378313	0.05012694439	0.04965140045	0.05035100983	0.04871137884	0.05039949029	0.04963096103	0.0515047494	0.05087971301	0.06336325445	1.37037037037
I	1.0000	0.05221072091	0.04737731369	0.04853573623	0.04924513165	0.04908548663	0.05017314913	0.05079748745	0.04823008522	0.04550489802	0.04205587112	0.04761036916	0.05370288281	0.05705428402	0.05736380847	0.05511845665	0.05204336694	0.05448105582	0.05218902278	0.05151288008	0.04956942593	0.05137444505	0.03225356865	0.01976235147
J	0.0186400304	0.03084145472	0.05301256594	0.05090798176	0.04971561816	0.05021730424	0.0513766655	0.05031195255	0.05036420093	0.05044564185	0.05147518576	0.05117562491	0.05152181885	0.05026347791	0.05334263372	0.04864597168	0.05041023042	0.04868572101	0.05012123677	0.05127636452	0.05087447588	0.05328521467	0.06459571267	0.92631578947
K	1.09090909091	0.05263395206	0.04709939357	0.04562545138	0.04802847875	0.05371355801	0.05565737436	0.04877384402	0.04750258044	0.04950870642	0.05204193606	0.05124311872	0.05344325102	0.05251424877	0.05486732232	0.05329095267	0.05579876206	0.0527399454	0.05505738881	0.05222902788	0.05276859691	0.05361023181	0.03177234738	0.02013231735
L	0.01796287376	0.03235399605	0.05347766076	0.05208372506	0.05185308954	0.05031485085	0.04984966698	0.04943190089	0.05056376811	0.05324634562	0.05379387603	0.05107012421	0.05268312953	0.05233824568	0.05123096627	0.05231506602	0.05333005469	0.05151722119	0.05119522841	0.05159593619	0.052355153	0.05247059182	0.06113045808	0.77358490566
M	1.15625	0.05109985927	0.05139728408	0.04723134362	0.04780306605	0.04982832387	0.0539960557	0.05017590183	0.05142578784	0.05090868129	0.05239669545	0.05280248159	0.05373437735	0.05460157042	0.03926793405	0.0553036345	0.05738047317	0.05227179157	0.05538123268	0.05381850374	0.05308225813	0.05155516387	0.03310672378	0.02002769224
N	0.01851038651	0.0319099656	0.05466379111	0.052739752	0.05147104081	0.05087176449	0.05033533951	0.05303093853	0.05185497153	0.05446566856	0.05526349923	0.05210965471	0.05340122138	0.05127171805	0.05287495878	0.05380984388	0.05398516613	0.05339223681	0.05243989036	0.05214990261	0.05339700118	0.05262423335	0.06242342516	1.09090909091
O	1.13131313131	0.05421781851	0.05137643804	0.05053934833	0.05455057888	0.05293293354	0.0570832041	0.05696649826	0.05431352703	0.05424694505	0.05644882044	0.05494189565	0.05682425264	0.05807387923	0.05570587659	0.05575391583	0.05685129006	0.05571580386	0.05734678045	0.05427796473	0.05518167552	0.05496380952	0.0321923421	0.02041788247
P	0.01869186541	0.06919849283	0.06750936258	0.06513689621	0.06691472444	0.06514315533	0.06730495636	0.06844362745	0.06795624797	0.06600492849	0.06644660984	0.06785502263	0.06499803631	0.06623097402	0.06396043497	0.06634416033	0.06502442717	0.06790133051	0.06682213788	0.06581635812	0.06684622919	0.06672272964	0.0659161124	0.95652173913
Plate information
Plate	Repeat	Barcode	Measured height	Chamber temperature at start	Chamber temperature at end	Humidity at start	Humidity at end	Ambient temperature at start	Ambient temperature at end	Group	Label	ScanX	ScanY	Measinfo	Kinetics	Measurement date
1	1	=""	14.85	24.68	24.65	47.4	47.5	23.21	23.53	1	Lilly FRET(1)	0	0	De=1st Ex=Top Em=Top Wdw=1 (14)	0	12-07-23 10:17:34
Background information
Plate	Label	Result	Signal	Flashes/Time	Meastime	MeasInfo
1	Lilly FRET	0	120	20	00:00:00.000	De=1st Ex=Top Em=Top Wdw=1 (14)
1	Lilly FRET	0	81	5	00:00:00.000	De=2nd Ex=Top Em=Top Wdw=1 (142)
Results for Lilly FRET(1) - channel 1 window 1 (Counts)
	01	02	03	04	05	06	07	08	09	10	11	12	13	14	15	16	17	18	19	20	21	22	23	24
A	131	8246	8054	7923	7818	8419	8768	8286	8012	8131	7735	8439	8996	8700	9092	9072	8546	9043	8450	7988	9057	8626	8975	2795
B	2431	4331	4085	5285	4394	5822	7030	5166	5468	6403	4703	5856	4112	5627	5167	4154	5545	6186	7667	7535	7637	7863	8741	116
C	114	7313	5343	4375	4828	5128	5550	5875	4855	4470	3761	5015	5901	5995	6618	5765	3826	5238	7074	7223	6496	7081	4643	2785
D	2440	4283	4322	5533	5123	5114	5798	6821	6101	6041	5063	6512	5395	4506	5756	6229	5623	4415	7218	6568	6712	7230	8231	104
E	116	7055	5488	5366	5065	4681	6038	6284	5789	5369	4519	6522	6103	6412	6033	5906	5700	5102	7113	7019	6940	6928	4435	2666
F	2398	4142	5488	5164	4691	4996	4826	4422	4235	5432	5240	6325	4874	5232	5408	5325	5345	5430	5867	6418	6648	6721	7940	91
G	101	7159	5600	4917	4962	4651	6507	5481	6295	5208	4525	5764	5722	4282	6070	5960	5578	5805	7101	7091	6884	7176	4403	3091
H	2555	4391	7224	6806	6509	6867	6451	7269	7001	6323	7091	7188	6598	7164	7009	6972	6993	6825	6882	6489	7217	6978	8386	111
I	92	7117	6225	6636	6752	6567	6882	6599	6525	6285	5790	6531	7390	7785	7848	7517	6850	7414	6908	6941	6729	6758	4397	2686
J	2551	4152	7155	6843	6311	6771	6906	6548	6942	6956	7080	6621	7025	6696	7265	6483	6863	6616	6656	6936	6734	7161	8588	88
K	108	7004	6392	6128	6530	7086	7501	6446	6351	6656	7019	6851	7170	7067	7392	7159	7329	6916	7368	6617	6993	7130	4197	2687
L	2424	4330	7129	6925	6517	6568	6549	6452	6776	7125	7203	6698	7100	6968	6840	6942	7157	6864	6592	6592	6948	6896	7987	82
M	111	6681	6862	6300	6383	6487	7146	6575	6862	6779	7021	6911	7137	7218	5261	7281	7555	6729	7254	7052	6850	6786	4266	2647
N	2487	4202	7097	6954	6690	6527	6582	6954	6895	7174	7243	6826	7048	6743	7055	7045	7053	6901	6868	6667	6866	6787	8101	96
O	112	7212	6797	6817	7355	7026	7546	7577	7298	7236	7499	7262	7552	7683	7391	7386	7571	7340	7392	6984	7314	7214	4282	2701
P	2526	9054	8887	8567	8794	8489	8752	8936	8990	8598	8817	8801	8606	8533	8458	8544	8505	8737	8768	8504	8736	8569	8513	88
Plate information
Plate	Repeat	Barcode	Measured height	Chamber temperature at start	Chamber temperature at end	Humidity at start	Humidity at end	Ambient temperature at start	Ambient temperature at end	Group	Label	ScanX	ScanY	Measinfo	Kinetics	Measurement date
1	1	=""	14.85	24.68	24.65	47.4	47.5	23.21	23.53	1	Lilly FRET(1)	0	0	De=2nd Ex=Top Em=Top Wdw=1 (142)	0	12-07-23 10:17:34
Background information
Plate	Label	Result	Signal	Flashes/Time	Meastime	MeasInfo
1	Lilly FRET	0	120	20	00:00:00.000	De=1st Ex=Top Em=Top Wdw=1 (14)
1	Lilly FRET	0	81	5	00:00:00.000	De=2nd Ex=Top Em=Top Wdw=1 (142)
Results for Lilly FRET(1) - channel 2 window 1 (Counts)
	01	02	03	04	05	06	07	08	09	10	11	12	13	14	15	16	17	18	19	20	21	22	23	24
A	113	140222	135827	135472	128854	133256	138803	132945	129488	140322	129823	139310	133173	130496	135373	135190	131421	138996	132066	124618	137838	132110	131275	134744
B	137096	138700	130037	139334	131809	138731	134212	137741	135686	140725	139340	138707	135043	132992	135328	135879	140005	133730	138312	138133	139174	138399	134956	111
C	99	141052	141061	140779	140768	140131	139922	139782	141774	137537	136835	140560	141018	138125	139745	140115	132810	140344	134793	139049	125115	136274	141480	134603
D	132445	138775	129243	138553	133563	123893	135947	135002	139514	136719	134027	139811	132100	137396	140199	137697	133198	138071	139909	132538	132048	139586	133345	102
E	101	136707	138221	138109	138289	134814	137755	137186	133101	137348	131999	136500	137583	137466	134973	135634	137693	136468	136971	136274	135939	134968	136302	133158
F	131260	133600	135690	129519	126213	134797	135738	134075	136869	132600	136288	133370	135881	133674	136920	135967	131204	136534	129987	124764	132936	129843	130860	106
G	95	141677	136983	142413	141334	139158	139397	137455	140858	141665	139458	142079	141448	136633	138506	140680	138488	141697	140162	141307	140427	139527	137540	141726
H	138934	139891	140418	139036	130473	139403	132276	140120	141938	138195	139716	140487	135529	140598	139825	140419	138885	140111	136549	130745	140123	137147	132348	81
I	92	136313	131392	136724	137110	133787	137165	129908	135289	138117	137674	137176	137609	136449	136811	136379	131621	136084	132365	134743	135749	131544	136326	135915
J	136856	134624	134968	134419	126942	134834	134419	130148	137836	137891	137542	129378	136350	133218	136195	133269	136143	135892	132798	135267	132365	134390	132950	95
K	99	133070	135713	134311	135961	131922	134771	132161	133698	134441	134872	133696	134161	134573	134725	134338	131347	131134	133824	126692	132522	132997	132096	133467
L	134945	133832	133308	132959	125682	130538	131375	130523	134009	133812	133900	131153	134768	133134	133513	132696	134202	133237	128762	127762	132709	131426	130655	106
M	96	130744	133509	133386	133527	130187	132343	131039	133435	133160	133997	130884	132820	132194	133977	131655	131665	128731	130983	131033	129045	131626	128856	132167
N	134357	131683	129830	131855	129976	128303	130763	131131	132967	131716	131063	130993	131982	131515	133428	130924	130647	129251	130969	127843	128584	128971	129775	88
O	99	133019	132298	134885	134829	132734	132193	133008	134368	133390	132846	132176	132901	132297	132679	132475	133172	131740	128900	128671	132544	131250	133013	132286
P	135139	130841	131641	131523	131421	130313	130035	130560	132291	130263	132693	129703	132404	128837	132238	128783	130797	128672	131214	129208	130688	128427	129149	92
Basic assay information
Assay ID:				18942
Assay Started:				12-07-23 10:12:35
Assay Finished:				12-07-23 10:17:41
Assay Exported:				12-07-23 10:17:41
Protocol ID:				100202
Protocol Name:				Lilly FRET_384
Serial#:				="1040204"
Protocol information
Protocol:
Protocol name				Lilly FRET_384
Number of assay repeats				1
Start assay repeat each				N/A
Number of plate repeats				1
Start plate repeat each				N/A
Is label meas. height used				Yes
Height of measurement				Defined in label
Is gripper height used				No
Mode of measurement				By Columns bi-directional
Rotated plate				No
Soft move				No
Protocol notes
Plate type:
Name of the plate type				384 OptiPlate
Number of rows				16
Number of columns				24
Number of the wells in the plate				384
Height of the plate				14.35 mm
Coordinates of corners:
384 OptiPlate + Lilly FRET
12.1 mm x------------------------------------------------------- x 115.6 mm
9 mm 9 mm
12.1 mm x------------------------------------------------------- x 115.6 mm
76.5 mm 76.5 mm
Platemap:
Plate				1
Group				1
	01	02	03	04	05	06	07	08	09	10	11	12	13	14	15	16	17	18	19	20	21	22	23	24
A	-	-	-	-	-	-	-	-	-	-	-	-	-	-	-	-	-	-	-	-	-	-	-	-
B	-	-	-	-	-	-	-	-	-	-	-	-	-	-	-	-	-	-	-	-	-	-	-	-
C	-	-	-	-	-	-	-	-	-	-	-	-	-	-	-	-	-	-	-	-	-	-	-	-
D	-	-	-	-	-	-	-	-	-	-	-	-	-	-	-	-	-	-	-	-	-	-	-	-
E	-	-	-	-	-	-	-	-	-	-	-	-	-	-	-	-	-	-	-	-	-	-	-	-
F	-	-	-	-	-	-	-	-	-	-	-	-	-	-	-	-	-	-	-	-	-	-	-	-
G	-	-	-	-	-	-	-	-	-	-	-	-	-	-	-	-	-	-	-	-	-	-	-	-
H	-	-	-	-	-	-	-	-	-	-	-	-	-	-	-	-	-	-	-	-	-	-	-	-
I	-	-	-	-	-	-	-	-	-	-	-	-	-	-	-	-	-	-	-	-	-	-	-	-
J	-	-	-	-	-	-	-	-	-	-	-	-	-	-	-	-	-	-	-	-	-	-	-	-
K	-	-	-	-	-	-	-	-	-	-	-	-	-	-	-	-	-	-	-	-	-	-	-	-
L	-	-	-	-	-	-	-	-	-	-	-	-	-	-	-	-	-	-	-	-	-	-	-	-
M	-	-	-	-	-	-	-	-	-	-	-	-	-	-	-	-	-	-	-	-	-	-	-	-
N	-	-	-	-	-	-	-	-	-	-	-	-	-	-	-	-	-	-	-	-	-	-	-	-
O	-	-	-	-	-	-	-	-	-	-	-	-	-	-	-	-	-	-	-	-	-	-	-	-
P	-	-	-	-	-	-	-	-	-	-	-	-	-	-	-	-	-	-	-	-	-	-	-	-
- - Undefined
Calculations:
Plate				1
Formula index				Calc 1
Formula name				Label ratio
Formula				Label ratio where X = Lilly FRET(1) channel 1 window 1 Y = Lilly FRET(1) channel 2 window 1
Auto export parameters:
Export format				Plate2
Include basic assay information				Yes
Place assay information at				End of file
Include basic plate information				Yes
Place plate information at				Beginning of plate
Include protocol information				Yes
Protocol info level				Large
Include error and warning information				Yes
Include background information				Yes
Add plate number to the file name				Yes
Each plate to separate file				No
Field separator to use				System
File name format				<DefaultDataFolder>\<Date>\<ProtocolName>_<AssayID>.csv
Operations:
Plate 1
Group 1
Measurement
Label				Lilly FRET(1)
Labels:
Lilly FRET				6000025
Light source				Laser
Top mirror				LANCE/DELFIA Bias
Bottom mirror				N/A
Exc. filter				N/A
Using of excitation filter				Top
Ems. filter				APC 665
Using of emission filter				Top
2nd ems. filter				Europium 615
Using of 2nd emission filter				Top
Measurement height				7.3 mm
Cycle				16600
Delay				30
Number of flashes				20
Number of flashes for 2nd detector				5
Number of sequence windows				1
Total time of windows				500
Excitation light				100%
Reference excitation light				100%
Reference AD gain				4
Reference signal				323509
Last edited				13-06-14 09:17:06
Last edited by				EnVision
Factory preset				No
Filters:
APC 665				205
Filter type				Emission
Description				M665 CWL=665nm BW=7 5nm Tmin=75%
Used with				Luminescence DELFIA - Time-resolved Fluorescence Fluorescence Intensity LANCE - Time-resolved Fluorescence
Last edited				26-02-19 14:51:38
Last edited by				Installation
Factory preset				Yes
Europium 615				203
Filter type				Emission
Description				M615 CWL=615nm BW=8 5nm Tmin=80%
Used with				Luminescence DELFIA - Time-resolved Fluorescence Fluorescence Intensity LANCE - Time-resolved FluorescenceLuminescence Absorbance DELFIA - Time-resolved Fluorescence Fluorescence Intensity LANCE - Time-resolved Fluorescence
Last edited				26-02-19 14:51:38
Last edited by				Installation
Factory preset				Yes
Mirror modules:
LANCE/DELFIA Bias				445
Used by				Top
Dual				No
Bias				Yes
Description				D400
Used with				Luminescence DELFIA - Time-resolved Fluorescence Fluorescence Intensity LANCE - Time-resolved Fluorescence
Last edited				26-02-19 14:51:38
Last edited by				Installation
Factory preset				Yes
Instrument:
Serial number				1040204
Nickname				EnVision
Normalization:
Notifications for plate 1 repeat 1:
WARNING: Plate height defined in the plate editor does not match the actual plate height. Measured height is 14.85 mm. Plate editor height is 14.35 mm. The results may be affected.
Exported with EnVision Workstation version 1.14.3049.528
