## Supplementary material for "Genome-wide arrayed CRISPR activation screen for prion protein modulators": Plate_XXVII_A.csv

Plate information
Plate	Repeat	Barcode	Measured height	Chamber temperature at start	Chamber temperature at end	Humidity at start	Humidity at end	Ambient temperature at start	Ambient temperature at end	Formula	Measurement date
1	1	=""	N/A	N/A	N/A	N/A	N/A	N/A	N/A	Calc 1: Label ratio = X / Y where X = Lilly FRET(1) channel 1 window 1 Y = Lilly FRET(1) channel 2 window 1	23-08-23 14:26:28
Background information
Plate	Label	Result	Signal	Flashes/Time	Meastime	MeasInfo
1	Lilly FRET	0	113	20	00:00:00.000	De=1st Ex=Top Em=Top Wdw=1 (14)
1	Lilly FRET	0	70	5	00:00:00.000	De=2nd Ex=Top Em=Top Wdw=1 (142)
Calculated results: Calc 1: Label ratio = X / Y where X = Lilly FRET(1) channel 1 window 1 Y = Lilly FRET(1) channel 2 window 1
	01	02	03	04	05	06	07	08	09	10	11	12	13	14	15	16	17	18	19	20	21	22	23	24
A	0.08350877193	0.03982325791	0.04510074766	0.03715690321	0.06636381897	0.05174136774	0.03305790931	0.0526650262	0.0513808031	0.04419473527	0.04896875763	0.05168290137	0.06906795395	0.05574551227	0.0494280195	0.05415620869	0.03729202524	0.04260711768	0.04580346286	0.0524334518	0.02889833539	0.04526722426	0.04710984703	0.02175215248
B	0.01822127383	0.04298241825	0.03702025808	0.04646579852	0.03441366224	0.0459379422	0.03918830934	0.04922706586	0.07396275824	0.03028454239	0.05089378655	0.04878207116	0.11223127908	0.03778059512	0.04378277371	0.04685935616	0.04597309974	0.03866239586	0.04692817352	0.04761630336	0.04154587954	0.05547372525	0.04011894562	1.76744186047
C	0.04015230183	0.04814298552	0.04863937667	0.04534932813	0.10800967338	0.04391263407	0.04288932553	0.0379758642	0.04684862127	0.03425807228	0.04525429338	0.04013620433	0.03451133175	0.04306308846	0.04781057085	0.03701705238	0.04269956114	0.04577384499	0.04615495288	0.03248058921	0.04469894761	0.04388400546	0.04634095665	0.02088739158
D	0.01908304818	0.05248300791	0.0425363798	0.03080388974	0.03538945173	0.04886476908	0.04783816062	0.04575445791	0.04665157422	0.0546210232	0.05242849815	0.04999565633	0.1130128799	0.04260585362	0.04277027273	0.04583402653	0.0477886591	0.03856835432	0.04805807199	0.04045646972	0.03939372828	0.04600443991	0.04452627065	1.69444444444
E	0.65517241379	0.04714204992	0.04167552003	0.04394253779	0.10355626131	0.04994798739	0.0486113627	0.0472495866	0.06146379456	0.04780965752	0.04072976288	0.04418963904	0.03679244589	0.04181612514	0.03791303333	0.03824825198	0.0398585371	0.0432132453	0.04235899836	0.04883277006	0.0441446353	0.04414550119	0.04275232276	0.02089234608
F	0.01848997295	0.05252958889	0.04277716241	0.03962908286	0.03542373918	0.04030180073	0.04139000407	0.04881000104	0.04428722344	0.04284131027	0.03598812312	0.05132368462	0.10537702832	0.04384397407	0.04581055008	0.04706368351	0.0369320731	0.04869458694	0.0389561798	0.03803215073	0.04171675348	0.04150895786	0.05018563944	1.65217391304
G	0.34843205575	0.05160007439	0.04785200382	0.04452154624	0.10057268493	0.04395786024	0.04086388504	0.04252148911	0.04410476306	0.04729925317	0.04580869799	0.05113907227	0.03633395318	0.05226579934	0.05491550352	0.04540575821	0.04158844115	0.04020157196	0.03673737632	0.03629396509	0.04489550119	0.03857740341	0.05230674279	0.0208233847
H	0.0189912321	0.04884480258	0.043844524	0.03036257023	0.03643427741	0.04721929921	0.04594630108	0.04995837433	0.04686050673	0.05561561114	0.05510811203	0.04855365135	0.10535799541	0.05317536447	0.05068428719	0.04767456447	0.04315258696	0.03983606071	0.03368437977	0.03478941432	0.03997196487	0.04453688706	0.04929443452	1.51162790698
I	0.04690831557	0.0441274127	0.0447213389	0.0383544186	0.10268260679	0.03889217524	0.04191857832	0.05214017827	0.04727188231	0.04713378545	0.05002966185	0.05211952745	0.03693363746	0.06528901523	0.05209458823	0.04582420681	0.03573115993	0.0422347855	0.04016135076	0.03990455323	0.04264776912	0.04298051226	0.04524028207	0.02124551177
J	0.01871127365	0.04977419621	0.05360220741	0.04091684175	0.03515520371	0.04945772017	0.04544471217	0.04604474031	0.04811447244	0.04418221535	0.04873198868	0.04655115085	0.10799639494	0.05340558429	0.05082245499	0.0491753725	0.04512644714	0.04826344224	0.03526017405	0.03989082823	0.04376839317	0.02761490309	0.04344031302	1.28070175439
K	0.27272727273	0.05083922069	0.05321177935	0.03782101167	0.10733696665	0.03981186088	0.04132853738	0.05219310632	0.04882136321	0.03342327888	0.04765069303	0.04768123026	0.03727400584	0.06014602869	0.05520844832	0.04247727087	0.04834923072	0.04993812165	0.04510806674	0.02935425211	0.04702264384	0.04675288959	0.0451626424	0.02123172633
L	0.01891558523	0.04175703356	0.04086930722	0.04600846116	0.03588689643	0.0450960447	0.04350918264	0.04771599251	0.04816043182	0.04791788035	0.04051295511	0.04501244397	0.10711520533	0.05245757927	0.04772915188	0.05571442366	0.08223542197	0.04955610914	0.04993525952	0.04621495857	0.04369624281	0.04192519658	0.04521324187	1.4600
M	0.09414466131	0.04460829788	0.04896193772	0.04849262943	0.09975838714	0.0396839085	0.05173105307	0.07133959038	0.04551028328	0.04855956237	0.04539340435	0.03646595473	0.03733846918	0.04689254813	0.04744632491	0.0537075755	0.05853858448	0.04236490904	0.05309719643	0.05102211463	0.04703431812	0.04624404903	0.04748473643	0.02061018009
N	0.01768420014	0.05049505747	0.0453496868	0.04593532319	0.03627773891	0.0325492788	0.04853054911	0.04826865091	0.04909705213	0.04769622962	0.05123403854	0.04134707574	0.10635686886	0.05206823062	0.05445524779	0.04436203283	0.03931531646	0.04805817655	0.04677855635	0.03770308922	0.04871547622	0.05364658941	0.04590958106	0.01708067187
O	0.03576129882	0.04493561056	0.03524597128	0.05026868871	0.09436943825	0.05174047495	0.04135564966	0.04786588011	0.05064882518	0.03964653353	0.03556838172	0.04132105014	0.03670886076	0.04408458384	0.04109091173	0.04931038692	0.04697615147	0.04580751604	0.05469514183	0.05372253482	0.05279505402	0.04950360191	0.02928129083	0.02144340902
P	0.01921657201	0.04946763332	0.04197458763	0.04221685514	0.06450794977	0.06739634401	0.05804544976	0.03997761798	0.0436724235	0.03737653978	0.05802631969	0.05105666315	0.06230264845	0.04035474034	0.05109140117	0.05435985003	0.05351443628	0.03880662615	0.05422861052	0.04463469807	0.05420317362	0.05286449709	0.05432426816	0.0248532534
Plate information
Plate	Repeat	Barcode	Measured height	Chamber temperature at start	Chamber temperature at end	Humidity at start	Humidity at end	Ambient temperature at start	Ambient temperature at end	Group	Label	ScanX	ScanY	Measinfo	Kinetics	Measurement date
1	1	=""	14.9	24.77	24.8	47.2	46.9	23.6	23.72	1	Lilly FRET(1)	0	0	De=1st Ex=Top Em=Top Wdw=1 (14)	0	23-08-23 14:26:28
Background information
Plate	Label	Result	Signal	Flashes/Time	Meastime	MeasInfo
1	Lilly FRET	0	113	20	00:00:00.000	De=1st Ex=Top Em=Top Wdw=1 (14)
1	Lilly FRET	0	70	5	00:00:00.000	De=2nd Ex=Top Em=Top Wdw=1 (142)
Results for Lilly FRET(1) - channel 1 window 1 (Counts)
	01	02	03	04	05	06	07	08	09	10	11	12	13	14	15	16	17	18	19	20	21	22	23	24
A	119	5660	6171	5132	8590	6938	4705	7127	6884	6222	6420	7131	9486	7304	6883	7293	4810	5682	6140	7229	3637	6316	5996	3014
B	2519	5970	4903	6437	4534	6298	5417	6544	9942	4120	6796	6763	14884	5066	6045	6412	6214	5323	6495	6610	5661	7683	5572	76
C	116	6804	6692	6230	14828	5736	5959	5293	6327	4837	6153	5646	4748	5804	6645	5008	5760	6223	6416	4313	6112	5911	6245	2914
D	2688	7158	5814	4061	4852	6618	6529	6248	6450	7228	7052	6906	15127	5801	5873	6061	6373	5305	6594	5495	5089	6362	6022	61
E	95	6424	5688	6078	14021	6290	6709	6029	8523	6402	5579	6093	5003	5619	5200	5235	5252	5622	5792	6242	5749	5920	5646	2847
F	2447	7048	5677	5154	4633	5443	5392	6575	5953	5837	4933	6954	13248	5864	6007	6380	4939	6360	5310	5018	5622	5593	6772	76
G	100	7214	6671	6262	13540	6117	5699	5679	6192	6536	6144	7080	4963	7167	7617	6261	5538	5345	5031	4982	5815	5276	6780	2878
H	2688	6298	6001	3956	5017	6013	6294	6601	6416	7460	7595	6672	13682	7262	6681	6461	5905	5375	4609	4534	5475	6049	6735	65
I	132	6047	6202	5357	14086	5457	5831	7271	6510	6554	6831	7200	5133	8957	7184	6339	4840	5842	5466	5318	5651	5838	5960	2923
J	2594	6646	7246	5375	4725	6594	6092	6142	6567	6088	6666	6300	13900	7165	6856	6670	6108	6566	4534	5364	5949	3763	5873	73
K	108	7009	7226	5103	14397	5104	5653	7023	6642	4583	6525	6536	5115	8114	7502	5714	6549	6537	6042	3858	6315	6120	6034	2819
L	2561	5545	5510	6188	4767	6118	5873	6422	6549	6498	5557	6095	13558	7061	6523	7501	11048	6704	6749	6108	5822	5561	6064	73
M	82	5578	6226	6270	12593	5062	6449	9220	5864	6267	5872	4685	4808	5929	5991	6833	7142	5314	6320	6407	6029	5663	5522	2638
N	2151	6278	5524	5902	4615	4186	6024	5955	6234	6062	6512	5175	13087	6572	6816	5694	4952	5842	5828	4495	6214	6615	5705	361
O	163	6396	4978	6941	12959	7044	5557	6621	7010	5523	4893	5674	5133	5902	5653	6868	6451	6247	7381	7428	7139	6542	3967	2973
P	2629	6523	5606	5611	8650	8867	7719	5287	5897	5052	7831	6912	8504	5333	6947	7322	7210	5121	7372	5959	7368	7024	7319	199
Plate information
Plate	Repeat	Barcode	Measured height	Chamber temperature at start	Chamber temperature at end	Humidity at start	Humidity at end	Ambient temperature at start	Ambient temperature at end	Group	Label	ScanX	ScanY	Measinfo	Kinetics	Measurement date
1	1	=""	14.9	24.77	24.8	47.2	46.9	23.6	23.72	1	Lilly FRET(1)	0	0	De=2nd Ex=Top Em=Top Wdw=1 (142)	0	23-08-23 14:26:28
Background information
Plate	Label	Result	Signal	Flashes/Time	Meastime	MeasInfo
1	Lilly FRET	0	113	20	00:00:00.000	De=1st Ex=Top Em=Top Wdw=1 (14)
1	Lilly FRET	0	70	5	00:00:00.000	De=2nd Ex=Top Em=Top Wdw=1 (142)
Results for Lilly FRET(1) - channel 2 window 1 (Counts)
	01	02	03	04	05	06	07	08	09	10	11	12	13	14	15	16	17	18	19	20	21	22	23	24
A	1425	142128	136827	138117	129438	134090	142326	135327	133980	140786	131104	137976	137343	131024	139253	134666	128982	133358	134051	137870	125855	139527	127277	138561
B	138245	138894	132441	138532	131750	137098	138230	132935	134419	136043	133533	138637	132619	134090	138068	136835	135166	137679	138403	138818	136259	138498	138887	43
C	2889	141329	137584	137378	137284	130623	138939	139378	135052	141193	135965	140671	137578	134779	138986	135289	134896	135951	139010	132787	136737	134696	134762	139510
D	140858	136387	136683	131834	137103	135435	136481	136555	138259	132330	134507	138132	133852	136155	137315	132238	133358	137548	137209	135825	129183	138291	135246	36
E	145	136269	136483	138317	135395	125931	138013	127599	138667	133906	136976	137883	135979	134374	137156	136869	131766	130099	136736	127824	130231	134102	132063	136270
F	132342	134172	132711	130056	130788	135056	130273	134706	134418	136247	137073	135493	125720	133747	131127	135561	133732	130610	136307	131941	134766	134742	134939	46
G	287	139806	139409	140651	134629	139156	139463	133556	140393	138184	134123	138446	136594	137126	138704	137890	133162	132955	136945	137268	129523	136764	129620	138210
H	141539	128939	136870	130292	137700	127342	136986	132130	136917	134135	137820	137415	129862	136567	131816	135523	136840	134928	136829	130327	136971	135820	136628	43
I	2814	137035	138681	139671	137180	140311	139103	139451	137714	139051	136539	138144	138979	137190	137903	138333	135456	138322	136101	133268	132504	135829	131741	137582
J	138633	133523	135181	131364	134404	133326	134053	133392	136487	137793	136789	135335	128708	134162	134901	135637	135353	136045	128587	134467	135920	136267	135197	57
K	396	137866	135797	134925	134129	128203	136782	134558	136047	137120	136934	137077	137227	134905	135885	134519	135452	130902	133945	131429	134297	130901	133606	132773
L	135391	132792	134820	134497	132834	135666	134983	134588	135983	135607	137166	135407	126574	134604	136667	134633	134346	135281	135155	132165	133238	132641	134120	50
M	871	125044	127160	129298	126235	127558	124664	129241	128850	129058	129358	128476	128768	126438	126269	127226	122005	125434	119027	125573	128183	122459	116290	127995
N	121634	124329	121809	128485	127213	128605	124128	123372	126973	127096	127103	125160	123048	126219	125167	128353	125956	121561	124587	119221	127557	123307	124266	21135
O	4558	142337	141236	138078	137322	136141	134371	138324	138404	139306	137566	137315	139830	133879	137573	139281	137325	136375	134948	138266	135221	132152	135479	138644
P	136809	131864	133557	132909	134092	131565	132982	132249	135028	135165	134956	135379	136495	132153	135972	134695	134730	131962	135943	133506	135933	132868	134728	8007
Basic assay information
Assay ID:				19024
Assay Started:				23-08-23 14:21:31
Assay Finished:				23-08-23 14:26:36
Assay Exported:				23-08-23 14:26:36
Protocol ID:				100202
Protocol Name:				Lilly FRET_384
Serial#:				="1040204"
Protocol information
Protocol:
Protocol name				Lilly FRET_384
Number of assay repeats				1
Start assay repeat each				N/A
Number of plate repeats				1
Start plate repeat each				N/A
Is label meas. height used				Yes
Height of measurement				Defined in label
Is gripper height used				No
Mode of measurement				By Columns bi-directional
Rotated plate				No
Soft move				No
Protocol notes
Plate type:
Name of the plate type				384 OptiPlate
Number of rows				16
Number of columns				24
Number of the wells in the plate				384
Height of the plate				14.35 mm
Coordinates of corners:
384 OptiPlate + Lilly FRET
12.1 mm x------------------------------------------------------- x 115.6 mm
9 mm 9 mm
12.1 mm x------------------------------------------------------- x 115.6 mm
76.5 mm 76.5 mm
Platemap:
Plate				1
Group				1
	01	02	03	04	05	06	07	08	09	10	11	12	13	14	15	16	17	18	19	20	21	22	23	24
A	-	-	-	-	-	-	-	-	-	-	-	-	-	-	-	-	-	-	-	-	-	-	-	-
B	-	-	-	-	-	-	-	-	-	-	-	-	-	-	-	-	-	-	-	-	-	-	-	-
C	-	-	-	-	-	-	-	-	-	-	-	-	-	-	-	-	-	-	-	-	-	-	-	-
D	-	-	-	-	-	-	-	-	-	-	-	-	-	-	-	-	-	-	-	-	-	-	-	-
E	-	-	-	-	-	-	-	-	-	-	-	-	-	-	-	-	-	-	-	-	-	-	-	-
F	-	-	-	-	-	-	-	-	-	-	-	-	-	-	-	-	-	-	-	-	-	-	-	-
G	-	-	-	-	-	-	-	-	-	-	-	-	-	-	-	-	-	-	-	-	-	-	-	-
H	-	-	-	-	-	-	-	-	-	-	-	-	-	-	-	-	-	-	-	-	-	-	-	-
I	-	-	-	-	-	-	-	-	-	-	-	-	-	-	-	-	-	-	-	-	-	-	-	-
J	-	-	-	-	-	-	-	-	-	-	-	-	-	-	-	-	-	-	-	-	-	-	-	-
K	-	-	-	-	-	-	-	-	-	-	-	-	-	-	-	-	-	-	-	-	-	-	-	-
L	-	-	-	-	-	-	-	-	-	-	-	-	-	-	-	-	-	-	-	-	-	-	-	-
M	-	-	-	-	-	-	-	-	-	-	-	-	-	-	-	-	-	-	-	-	-	-	-	-
N	-	-	-	-	-	-	-	-	-	-	-	-	-	-	-	-	-	-	-	-	-	-	-	-
O	-	-	-	-	-	-	-	-	-	-	-	-	-	-	-	-	-	-	-	-	-	-	-	-
P	-	-	-	-	-	-	-	-	-	-	-	-	-	-	-	-	-	-	-	-	-	-	-	-
- - Undefined
Calculations:
Plate				1
Formula index				Calc 1
Formula name				Label ratio
Formula				Label ratio where X = Lilly FRET(1) channel 1 window 1 Y = Lilly FRET(1) channel 2 window 1
Auto export parameters:
Export format				Plate2
Include basic assay information				Yes
Place assay information at				End of file
Include basic plate information				Yes
Place plate information at				Beginning of plate
Include protocol information				Yes
Protocol info level				Large
Include error and warning information				Yes
Include background information				Yes
Add plate number to the file name				Yes
Each plate to separate file				No
Field separator to use				System
File name format				<DefaultDataFolder>\<Date>\<ProtocolName>_<AssayID>.csv
Operations:
Plate 1
Group 1
Measurement
Label				Lilly FRET(1)
Labels:
Lilly FRET				6000025
Light source				Laser
Top mirror				LANCE/DELFIA Bias
Bottom mirror				N/A
Exc. filter				N/A
Using of excitation filter				Top
Ems. filter				APC 665
Using of emission filter				Top
2nd ems. filter				Europium 615
Using of 2nd emission filter				Top
Measurement height				7.3 mm
Cycle				16600
Delay				30
Number of flashes				20
Number of flashes for 2nd detector				5
Number of sequence windows				1
Total time of windows				500
Excitation light				100%
Reference excitation light				100%
Reference AD gain				4
Reference signal				323509
Last edited				13-06-14 09:17:06
Last edited by				EnVision
Factory preset				No
Filters:
APC 665				205
Filter type				Emission
Description				M665 CWL=665nm BW=7 5nm Tmin=75%
Used with				Luminescence DELFIA - Time-resolved Fluorescence Fluorescence Intensity LANCE - Time-resolved Fluorescence
Last edited				26-02-19 14:51:38
Last edited by				Installation
Factory preset				Yes
Europium 615				203
Filter type				Emission
Description				M615 CWL=615nm BW=8 5nm Tmin=80%
Used with				Luminescence DELFIA - Time-resolved Fluorescence Fluorescence Intensity LANCE - Time-resolved FluorescenceLuminescence Absorbance DELFIA - Time-resolved Fluorescence Fluorescence Intensity LANCE - Time-resolved Fluorescence
Last edited				26-02-19 14:51:38
Last edited by				Installation
Factory preset				Yes
Mirror modules:
LANCE/DELFIA Bias				445
Used by				Top
Dual				No
Bias				Yes
Description				D400
Used with				Luminescence DELFIA - Time-resolved Fluorescence Fluorescence Intensity LANCE - Time-resolved Fluorescence
Last edited				26-02-19 14:51:38
Last edited by				Installation
Factory preset				Yes
Instrument:
Serial number				1040204
Nickname				EnVision
Normalization:
Notifications for plate 1 repeat 1:
WARNING: Plate height defined in the plate editor does not match the actual plate height. Measured height is 14.90 mm. Plate editor height is 14.35 mm. The results may be affected.
Exported with EnVision Workstation version 1.14.3049.528
