## Supplementary material for "Genome-wide arrayed CRISPR activation screen for prion protein modulators": Plate_XXVII_B.csv

Plate information
Plate	Repeat	Barcode	Measured height	Chamber temperature at start	Chamber temperature at end	Humidity at start	Humidity at end	Ambient temperature at start	Ambient temperature at end	Formula	Measurement date
1	1	=""	N/A	N/A	N/A	N/A	N/A	N/A	N/A	Calc 1: Label ratio = X / Y where X = Lilly FRET(1) channel 1 window 1 Y = Lilly FRET(1) channel 2 window 1	23-08-23 13:19:18
Background information
Plate	Label	Result	Signal	Flashes/Time	Meastime	MeasInfo
1	Lilly FRET	0	73	20	00:00:00.000	De=1st Ex=Top Em=Top Wdw=1 (14)
1	Lilly FRET	0	56	5	00:00:00.000	De=2nd Ex=Top Em=Top Wdw=1 (142)
Calculated results: Calc 1: Label ratio = X / Y where X = Lilly FRET(1) channel 1 window 1 Y = Lilly FRET(1) channel 2 window 1
	01	02	03	04	05	06	07	08	09	10	11	12	13	14	15	16	17	18	19	20	21	22	23	24
A	0.07366362451	0.04126195368	0.0464384381	0.0388046198	0.06839645937	0.05346367628	0.03301777091	0.05280011539	0.05343814573	0.04708229287	0.05030740083	0.05429512592	0.07080115208	0.05772893992	0.05079382976	0.05472440369	0.03901611535	0.04378996602	0.045336189	0.0538418396	0.03052226995	0.04556928204	0.04830683429	0.02239160492
B	0.01866711955	0.04475190441	0.0382585074	0.04900200729	0.0364050225	0.04805833208	0.04074578252	0.05109333098	0.07982108814	0.03173250524	0.0533121497	0.0511762628	0.11378176516	0.03931408232	0.04671654316	0.04899251006	0.04774038985	0.03821592497	0.04858570473	0.04900196975	0.0431080477	0.05677940248	0.04252323684	1.45283018868
C	0.0402867873	0.04939013974	0.05191563974	0.04695455804	0.10954944462	0.04588091658	0.0436164067	0.03874895225	0.04982507906	0.03657949959	0.04719615043	0.0404369223	0.03616309491	0.04378437048	0.04872844177	0.03931632557	0.0446565301	0.04786688011	0.04832745417	0.0341948984	0.04725771716	0.04640964868	0.0478056142	0.02249803858
D	0.01982817893	0.05512084978	0.04296220936	0.03244731094	0.03799097146	0.0502958153	0.05099012379	0.04840372964	0.04942949531	0.05618744482	0.05422914544	0.0525998311	0.1136038221	0.04451162156	0.04337301219	0.04705490356	0.05121214136	0.04023384013	0.050485909	0.04177877268	0.04084758744	0.04875911161	0.04538102734	2.27027027027
E	0.51006711409	0.04895699695	0.04340363616	0.04602507515	0.10610270512	0.05019209892	0.05130783284	0.04799067166	0.06193084804	0.05037261329	0.04311762551	0.04570008262	0.03741718765	0.04284470247	0.03823479152	0.04015059146	0.04087829601	0.04449866737	0.04517714927	0.05107836336	0.04506864636	0.04582845423	0.04505660825	0.0218227661
F	0.01914194318	0.05473332277	0.04398119555	0.04234084831	0.03634891392	0.04245033831	0.04421718111	0.04980200595	0.04532399402	0.04463177714	0.03578290277	0.05415211934	0.1085476025	0.04685778098	0.0488467464	0.04835786112	0.03789435601	0.05196895186	0.04062112957	0.04033532401	0.04406017763	0.04398822728	0.05184898609	1.50943396226
G	0.25155279503	0.05345531686	0.04911146788	0.0470389478	0.10469677962	0.04539576241	0.04237091757	0.04549902867	0.04599740524	0.05025951128	0.04746971609	0.05241770202	0.03813302317	0.05315785709	0.05660604943	0.04726841195	0.04337877846	0.04236001613	0.03790485866	0.03790383036	0.04737548847	0.03948793345	0.05445200827	0.02154657821
H	0.01907165799	0.05201050596	0.0462830809	0.03235291911	0.03824946105	0.04899208395	0.04835599611	0.05050482504	0.04784842646	0.05750867743	0.05797714466	0.04877060254	0.10558926908	0.05747679319	0.05305522089	0.04795629737	0.04536126247	0.04205447652	0.03504043127	0.03609076828	0.04202150538	0.04560833866	0.05275671185	0.94117647059
I	0.04482071713	0.04622534236	0.04603263534	0.03913845297	0.10634438509	0.04148954734	0.04334630678	0.05427957292	0.04903008794	0.0492884537	0.05064274867	0.05400426331	0.03837363843	0.06693033593	0.05610390712	0.04826467269	0.03714047972	0.04518274776	0.04162307792	0.04156134481	0.04286714575	0.04335178958	0.04569341433	0.02211980246
J	0.01838758234	0.05145228818	0.05406122113	0.04422757015	0.03842920097	0.04971700447	0.04715152045	0.04723569279	0.05133638368	0.04568898853	0.05060602185	0.04971086611	0.1076069455	0.0554896639	0.05268269349	0.05139597112	0.04616437369	0.04927941493	0.03559853355	0.0411245015	0.0450069413	0.02876060121	0.04460533134	1.40350877193
K	0.27751196172	0.05281198426	0.05636888685	0.0388638361	0.10657857562	0.04112291351	0.04309719794	0.05312024353	0.05220687477	0.03388059701	0.0500962013	0.05030398398	0.0381367958	0.06196371306	0.05756050353	0.04629717308	0.05040351845	0.05159421585	0.04770631484	0.03020189106	0.04873224634	0.04833261087	0.04826850268	0.02090019107
L	0.01848254585	0.04319531381	0.04398725007	0.04748718468	0.03658840609	0.04820889799	0.04557326523	0.04927763796	0.04962809501	0.05037598845	0.04220133222	0.04645030426	0.10700796673	0.05537717208	0.04792060221	0.05827770263	0.08704410749	0.05337713592	0.05119300835	0.04733278258	0.04452435052	0.04319711627	0.04742684894	1.32075471698
M	0.12176724138	0.04612664366	0.05165361514	0.05084707528	0.09914519345	0.04127199963	0.05550748804	0.07670506214	0.04793705419	0.05113178577	0.04734766453	0.03890093778	0.03823565028	0.04934258894	0.04786472438	0.05563692991	0.0625162043	0.0440168502	0.05445512457	0.05367076887	0.04812644425	0.04766991375	0.04965935659	0.0209835814
N	0.01799440811	0.05345909516	0.04630392095	0.04853597639	0.03782116847	0.03332832344	0.05102088859	0.04995599115	0.0517528048	0.04881769641	0.05196135491	0.04158946172	0.10441811538	0.05556719673	0.05617819461	0.04622108322	0.04143820434	0.05003727545	0.04894553991	0.03935875542	0.05057724867	0.05498588083	0.04724266304	0.01558249965
O	0.0356676816	0.04641623783	0.03653673681	0.05163666641	0.0955150152	0.05482931041	0.04190306725	0.05042362658	0.05217415961	0.04102232923	0.03603236842	0.04243088454	0.0372417359	0.04662263256	0.04335562206	0.05085291053	0.04861722991	0.04758361653	0.05607354952	0.05468325105	0.05465852849	0.05074849967	0.02957642488	0.02224219436
P	0.01943249727	0.0508365367	0.04250154889	0.04372602578	0.06865256532	0.07048729546	0.05880832841	0.04091355745	0.04452306595	0.03979825161	0.06061383511	0.05451174289	0.06665177188	0.04312728736	0.05283217337	0.05564506764	0.05616621594	0.03893419936	0.05681104154	0.04533414833	0.05568503353	0.05496524845	0.05527356817	0.02339532094
Plate information
Plate	Repeat	Barcode	Measured height	Chamber temperature at start	Chamber temperature at end	Humidity at start	Humidity at end	Ambient temperature at start	Ambient temperature at end	Group	Label	ScanX	ScanY	Measinfo	Kinetics	Measurement date
1	1	=""	14.85	25.41	25.34	48	47.2	23.6	23.82	1	Lilly FRET(1)	0	0	De=1st Ex=Top Em=Top Wdw=1 (14)	0	23-08-23 13:19:18
Background information
Plate	Label	Result	Signal	Flashes/Time	Meastime	MeasInfo
1	Lilly FRET	0	73	20	00:00:00.000	De=1st Ex=Top Em=Top Wdw=1 (14)
1	Lilly FRET	0	56	5	00:00:00.000	De=2nd Ex=Top Em=Top Wdw=1 (142)
Results for Lilly FRET(1) - channel 1 window 1 (Counts)
	01	02	03	04	05	06	07	08	09	10	11	12	13	14	15	16	17	18	19	20	21	22	23	24
A	113	6045	6522	5490	9002	7416	4827	7321	7267	6750	6718	7615	9882	7728	7208	7484	5152	5992	6181	7584	3915	6481	6271	3158
B	2638	6427	5211	6933	4926	6736	5717	6935	10886	4394	7248	7244	15295	5390	6569	6842	6576	5362	6826	6891	5979	8003	6071	77
C	118	7228	7343	6612	15425	6163	6191	5455	6822	5247	6542	5801	5059	6051	6942	5454	6153	6668	6809	4641	6583	6403	6589	3183
D	2855	7763	6081	4397	5344	6971	7130	6759	6940	7573	7450	7412	15551	6199	6074	6355	6931	5671	7060	5823	5440	6843	6285	84
E	76	6907	6145	6538	14740	6519	7246	6297	8705	6854	6004	6472	5213	5904	5370	5631	5533	5927	6359	6700	6004	6301	6073	3012
F	2615	7596	6053	5668	4893	5866	5945	6892	6186	6258	5010	7507	14058	6378	6563	6723	5237	6943	5674	5437	6077	6068	7103	80
G	81	7736	7097	6738	14438	6494	6034	6230	6559	7098	6509	7417	5344	7432	7978	6612	5934	5776	5298	5309	6280	5506	7215	3014
H	2773	6911	6518	4313	5376	6387	6771	6788	6705	7986	8087	6859	14059	8006	7178	6663	6410	5779	4914	4800	5862	6349	7367	48
I	135	6545	6573	5624	14950	5944	6170	7702	6880	7017	7103	7651	5457	9426	7935	6842	5133	6385	5809	5689	5816	6021	6130	3086
J	2663	7091	7543	5982	5302	6834	6469	6419	7147	6440	7123	6903	14235	7626	7269	7126	6409	6873	4690	5651	6257	4005	6198	80
K	116	7488	7847	5395	14712	5420	6063	7329	7272	4767	7004	7033	5375	8579	7970	6356	6945	6929	6534	4063	6677	6467	6604	2833
L	2588	5914	6072	6568	4990	6663	6299	6716	6899	7014	5854	6412	13996	7623	6697	8014	11969	7344	7076	6417	6055	5872	6498	70
M	113	5974	6794	6762	12828	5342	7057	10122	6324	6727	6231	5094	5052	6376	6151	7217	7716	5632	6719	6956	6373	5980	5926	2735
N	2259	6909	5848	6415	4918	4435	6502	6300	6661	6336	6696	5342	13202	7160	7188	6060	5328	6242	6213	4817	6602	6971	5977	338
O	164	6801	5296	7318	13419	7621	5746	7106	7360	5844	5045	6001	5330	6388	6056	7271	6842	6651	7752	7742	7576	6858	4126	3143
P	2738	6943	5831	5939	9380	9382	7965	5496	6116	5413	8269	7497	9248	5786	7333	7667	7726	5275	7866	6230	7813	7418	7601	195
Plate information
Plate	Repeat	Barcode	Measured height	Chamber temperature at start	Chamber temperature at end	Humidity at start	Humidity at end	Ambient temperature at start	Ambient temperature at end	Group	Label	ScanX	ScanY	Measinfo	Kinetics	Measurement date
1	1	=""	14.85	25.41	25.34	48	47.2	23.6	23.82	1	Lilly FRET(1)	0	0	De=2nd Ex=Top Em=Top Wdw=1 (142)	0	23-08-23 13:19:18
Background information
Plate	Label	Result	Signal	Flashes/Time	Meastime	MeasInfo
1	Lilly FRET	0	73	20	00:00:00.000	De=1st Ex=Top Em=Top Wdw=1 (14)
1	Lilly FRET	0	56	5	00:00:00.000	De=2nd Ex=Top Em=Top Wdw=1 (142)
Results for Lilly FRET(1) - channel 2 window 1 (Counts)
	01	02	03	04	05	06	07	08	09	10	11	12	13	14	15	16	17	18	19	20	21	22	23	24
A	1534	146503	140444	141478	131615	138711	146194	138655	135989	143366	133539	140252	139574	133867	141907	136758	132048	136835	136337	140857	128267	142223	129816	141035
B	141318	143614	136205	141484	135311	140163	140309	135732	136380	138470	135954	141550	134424	137101	140614	139654	137745	140308	140494	140627	138698	140949	142769	53
C	2929	146345	141441	140817	140804	134326	141942	140778	136919	143441	138613	143458	139894	138200	142463	138721	137785	139303	140893	135722	139300	137967	137829	141479
D	143987	140836	141543	135512	140665	138600	139831	139638	140402	134781	137380	140913	136888	139267	140041	135055	135339	140951	139841	139377	133178	140343	138494	37
E	149	141083	141578	142053	138922	129881	141226	131213	140560	136066	139247	141619	139321	137800	140448	140247	135353	133195	140757	131171	133219	137491	134786	138021
F	136611	138782	137627	133866	134612	138185	134450	138388	136484	140214	140011	138628	129510	136114	134359	139026	138200	133599	139681	134795	137925	137946	136994	53
G	322	144719	144508	143243	137903	143053	142409	136926	142595	141227	137119	141498	140141	139810	140939	139882	136795	136355	139771	140065	132558	139435	132502	139883
H	145399	132877	140829	133311	140551	130368	140024	134403	140130	138866	139486	140638	133148	139291	135293	138939	141310	137417	140238	132998	139500	139207	139641	51
I	3012	141589	142790	143695	140581	143265	142342	141895	140322	142366	140257	141674	142207	140833	141434	141760	138205	141315	139562	136882	135675	138887	134155	139513
J	144826	137817	139527	135255	137968	137458	137196	135893	139219	140953	140754	138863	132287	137431	137977	138649	138830	139470	131747	137412	139023	139253	138952	57
K	418	141786	139208	138818	138039	131800	140682	137970	139292	140700	139811	139810	140940	138452	138463	137287	137788	134298	136963	134528	137014	133802	136818	135549
L	140024	136913	138040	138311	136382	138211	138217	136289	139014	139233	138716	138040	130794	137656	139752	137514	137505	137587	138222	135572	135993	135935	137011	53
M	928	129513	131530	132987	129386	129434	127136	131960	131923	131562	131601	130948	132128	129219	128508	129716	123424	127951	123386	129605	132422	125446	119333	130340
N	125539	129239	126296	132170	130033	133070	127438	126111	128708	129789	128865	128446	126434	128853	127950	131109	128577	124747	126937	122387	130533	126778	126517	21691
O	4598	146522	144950	141721	140491	138995	137126	140926	141066	142459	140013	141430	143119	137015	139682	142981	140732	139775	138247	141579	138606	135137	139503	141308
P	140898	136575	137195	135823	136630	133102	135440	134332	137367	136011	136421	137530	138751	134161	138798	137784	137556	135485	138459	137424	140307	134958	137516	8335
Basic assay information
Assay ID:				19014
Assay Started:				23-08-23 13:12:54
Assay Finished:				23-08-23 13:19:25
Assay Exported:				23-08-23 13:19:25
Protocol ID:				100202
Protocol Name:				Lilly FRET_384
Serial#:				="1040204"
Protocol information
Protocol:
Protocol name				Lilly FRET_384
Number of assay repeats				1
Start assay repeat each				N/A
Number of plate repeats				1
Start plate repeat each				N/A
Is label meas. height used				Yes
Height of measurement				Defined in label
Is gripper height used				No
Mode of measurement				By Columns bi-directional
Rotated plate				No
Soft move				No
Protocol notes
Plate type:
Name of the plate type				384 OptiPlate
Number of rows				16
Number of columns				24
Number of the wells in the plate				384
Height of the plate				14.35 mm
Coordinates of corners:
384 OptiPlate + Lilly FRET
12.1 mm x------------------------------------------------------- x 115.6 mm
9 mm 9 mm
12.1 mm x------------------------------------------------------- x 115.6 mm
76.5 mm 76.5 mm
Platemap:
Plate				1
Group				1
	01	02	03	04	05	06	07	08	09	10	11	12	13	14	15	16	17	18	19	20	21	22	23	24
A	-	-	-	-	-	-	-	-	-	-	-	-	-	-	-	-	-	-	-	-	-	-	-	-
B	-	-	-	-	-	-	-	-	-	-	-	-	-	-	-	-	-	-	-	-	-	-	-	-
C	-	-	-	-	-	-	-	-	-	-	-	-	-	-	-	-	-	-	-	-	-	-	-	-
D	-	-	-	-	-	-	-	-	-	-	-	-	-	-	-	-	-	-	-	-	-	-	-	-
E	-	-	-	-	-	-	-	-	-	-	-	-	-	-	-	-	-	-	-	-	-	-	-	-
F	-	-	-	-	-	-	-	-	-	-	-	-	-	-	-	-	-	-	-	-	-	-	-	-
G	-	-	-	-	-	-	-	-	-	-	-	-	-	-	-	-	-	-	-	-	-	-	-	-
H	-	-	-	-	-	-	-	-	-	-	-	-	-	-	-	-	-	-	-	-	-	-	-	-
I	-	-	-	-	-	-	-	-	-	-	-	-	-	-	-	-	-	-	-	-	-	-	-	-
J	-	-	-	-	-	-	-	-	-	-	-	-	-	-	-	-	-	-	-	-	-	-	-	-
K	-	-	-	-	-	-	-	-	-	-	-	-	-	-	-	-	-	-	-	-	-	-	-	-
L	-	-	-	-	-	-	-	-	-	-	-	-	-	-	-	-	-	-	-	-	-	-	-	-
M	-	-	-	-	-	-	-	-	-	-	-	-	-	-	-	-	-	-	-	-	-	-	-	-
N	-	-	-	-	-	-	-	-	-	-	-	-	-	-	-	-	-	-	-	-	-	-	-	-
O	-	-	-	-	-	-	-	-	-	-	-	-	-	-	-	-	-	-	-	-	-	-	-	-
P	-	-	-	-	-	-	-	-	-	-	-	-	-	-	-	-	-	-	-	-	-	-	-	-
- - Undefined
Calculations:
Plate				1
Formula index				Calc 1
Formula name				Label ratio
Formula				Label ratio where X = Lilly FRET(1) channel 1 window 1 Y = Lilly FRET(1) channel 2 window 1
Auto export parameters:
Export format				Plate2
Include basic assay information				Yes
Place assay information at				End of file
Include basic plate information				Yes
Place plate information at				Beginning of plate
Include protocol information				Yes
Protocol info level				Large
Include error and warning information				Yes
Include background information				Yes
Add plate number to the file name				Yes
Each plate to separate file				No
Field separator to use				System
File name format				<DefaultDataFolder>\<Date>\<ProtocolName>_<AssayID>.csv
Operations:
Plate 1
Group 1
Measurement
Label				Lilly FRET(1)
Labels:
Lilly FRET				6000025
Light source				Laser
Top mirror				LANCE/DELFIA Bias
Bottom mirror				N/A
Exc. filter				N/A
Using of excitation filter				Top
Ems. filter				APC 665
Using of emission filter				Top
2nd ems. filter				Europium 615
Using of 2nd emission filter				Top
Measurement height				7.3 mm
Cycle				16600
Delay				30
Number of flashes				20
Number of flashes for 2nd detector				5
Number of sequence windows				1
Total time of windows				500
Excitation light				100%
Reference excitation light				100%
Reference AD gain				4
Reference signal				323509
Last edited				13-06-14 09:17:06
Last edited by				EnVision
Factory preset				No
Filters:
APC 665				205
Filter type				Emission
Description				M665 CWL=665nm BW=7 5nm Tmin=75%
Used with				Luminescence DELFIA - Time-resolved Fluorescence Fluorescence Intensity LANCE - Time-resolved Fluorescence
Last edited				26-02-19 14:51:38
Last edited by				Installation
Factory preset				Yes
Europium 615				203
Filter type				Emission
Description				M615 CWL=615nm BW=8 5nm Tmin=80%
Used with				Luminescence DELFIA - Time-resolved Fluorescence Fluorescence Intensity LANCE - Time-resolved FluorescenceLuminescence Absorbance DELFIA - Time-resolved Fluorescence Fluorescence Intensity LANCE - Time-resolved Fluorescence
Last edited				26-02-19 14:51:38
Last edited by				Installation
Factory preset				Yes
Mirror modules:
LANCE/DELFIA Bias				445
Used by				Top
Dual				No
Bias				Yes
Description				D400
Used with				Luminescence DELFIA - Time-resolved Fluorescence Fluorescence Intensity LANCE - Time-resolved Fluorescence
Last edited				26-02-19 14:51:38
Last edited by				Installation
Factory preset				Yes
Instrument:
Serial number				1040204
Nickname				EnVision
Normalization:
Notifications for plate 1 repeat 1:
WARNING: Plate height defined in the plate editor does not match the actual plate height. Measured height is 14.85 mm. Plate editor height is 14.35 mm. The results may be affected.
Exported with EnVision Workstation version 1.14.3049.528
