## Supplementary material for "Genome-wide arrayed CRISPR activation screen for prion protein modulators": Plate_XXVIII_A.csv

Plate information
Plate	Repeat	Barcode	Measured height	Chamber temperature at start	Chamber temperature at end	Humidity at start	Humidity at end	Ambient temperature at start	Ambient temperature at end	Formula	Measurement date
1	1	=""	N/A	N/A	N/A	N/A	N/A	N/A	N/A	Calc 1: Label ratio = X / Y where X = Lilly FRET(1) channel 1 window 1 Y = Lilly FRET(1) channel 2 window 1	23-08-23 14:35:13
Background information
Plate	Label	Result	Signal	Flashes/Time	Meastime	MeasInfo
1	Lilly FRET	0	112	20	00:00:00.000	De=1st Ex=Top Em=Top Wdw=1 (14)
1	Lilly FRET	0	74	5	00:00:00.000	De=2nd Ex=Top Em=Top Wdw=1 (142)
Calculated results: Calc 1: Label ratio = X / Y where X = Lilly FRET(1) channel 1 window 1 Y = Lilly FRET(1) channel 2 window 1
	01	02	03	04	05	06	07	08	09	10	11	12	13	14	15	16	17	18	19	20	21	22	23	24
A	1.59701492537	0.05720696269	0.05487564447	0.04061926893	0.0649706334	0.0414515995	0.04991080774	0.04563064674	0.04979678657	0.05155073074	0.04956956833	0.04827967266	0.06924298327	0.05391817823	0.04552024209	0.04858931781	0.04230429888	0.05116687674	0.04214050377	0.05246764641	0.04987616951	0.05066416958	0.03526551387	0.02112077716
B	0.01894496406	0.04761274283	0.0473251959	0.04147599666	0.03675126133	0.02457895468	0.03690188924	0.03336390822	0.04665377706	0.06622665905	0.04776221647	0.04675710916	0.1177348946	0.03922413142	0.04281424022	0.04591968102	0.0502766383	0.05436560023	0.04558160804	0.04333889523	0.03782036447	0.06176677616	0.05727142565	0.86315789474
C	1.50793650794	0.04632302009	0.03587947145	0.03941064268	0.11329181748	0.04138685113	0.04708565932	0.03579231268	0.0438543347	0.0408250022	0.03425403647	0.0638627017	0.03687094066	0.04931135427	0.04984152313	0.04091409483	0.04615666542	0.04004171481	0.04243510609	0.03891913061	0.03769116307	0.04478869492	0.03208274493	0.02140160075
D	0.01845829502	0.04760556665	0.05282680227	0.04747529771	0.03607441689	0.05325053955	0.04612289353	0.05018511522	0.06055593567	0.03845139114	0.04171537381	0.04943792082	0.11162305419	0.04587766941	0.04511873351	0.06263394091	0.05115810675	0.04515322756	0.05760430888	0.04334780246	0.06236444221	0.03934406445	0.03616056209	0.12036199095
E	1.26865671642	0.04330492265	0.04493782909	0.048836918	0.11728535814	0.04285034369	0.04849249027	0.04891030053	0.02996898996	0.04030361343	0.04218734302	0.04125405213	0.03699813525	0.04370681184	0.04768144482	0.04774006756	0.04402784654	0.03549359983	0.04867435288	0.03872537477	0.04051040263	0.04257412903	0.04611650485	0.02069294888
F	0.01783296406	0.03116823092	0.04885521405	0.04596070304	0.03636499514	0.05454932231	0.04501675995	0.04818705881	0.03546401621	0.03984377343	0.03445806322	0.03908772773	0.11253367111	0.04092134831	0.05118983214	0.04802725996	0.04454769681	0.0502556158	0.04312941088	0.03500564122	0.04617166724	0.04047761465	0.05093818853	0.70400
G	1.17283950617	0.04549042898	0.04677392239	0.03398671	0.10469768487	0.0464762819	0.04473851445	0.04434401714	0.04468271098	0.03926626959	0.03889940201	0.03920719398	0.03449389622	0.05023088269	0.04729928079	0.06252415351	0.04368849678	0.03308269566	0.04795530088	0.04463176224	0.04414968507	0.04472449828	0.051829923	0.02111273598
H	0.0188321583	0.04112850005	0.04671634213	0.04565912825	0.03519944856	0.04573586081	0.03073413859	0.0394206183	0.05026789701	0.03696110944	0.05220645448	0.04347730099	0.09680690887	0.04610134373	0.04140992767	0.04578634027	0.04811190893	0.03886931117	0.04181447487	0.03999194042	0.04079948942	0.05990289283	0.03352858308	0.04239130435
I	1.12941176471	0.04391993687	0.04265852732	0.03841395071	0.10827120497	0.04115496042	0.05267266095	0.03577195197	0.03901627763	0.04401364445	0.04466463304	0.04674658312	0.03670239918	0.04107966356	0.05108353371	0.04982361685	0.03780030114	0.04822615176	0.04243408627	0.04242673327	0.02813445101	0.03574021663	0.03080109522	0.02237607719
J	0.01874259822	0.06444982694	0.04543933614	0.04376738924	0.03558080543	0.04253963438	0.05065688335	0.03893403051	0.04147596186	0.0432002611	0.0332536631	0.05429344706	0.10877599599	0.04579618167	0.04597257958	0.04661587407	0.05033853861	0.04909526146	0.04400885376	0.05175207389	0.03459628991	0.04693352148	0.04095180426	0.54736842105
K	1.08571428571	0.03330852937	0.04620457167	0.06187571483	0.11117106561	0.04745503537	0.04439961874	0.04268306676	0.04756301019	0.04822908259	0.03588601434	0.05211580293	0.0362930718	0.05381042414	0.04240942432	0.04083543716	0.04599288491	0.04534963882	0.04312517729	0.04293840281	0.04952887934	0.05049223664	0.0383807509	0.02114375339
L	0.0188847916	0.05234201191	0.04793135198	0.05102514007	0.03650876734	0.05493328065	0.05046166715	0.03621414914	0.05148204754	0.04698684338	0.045279945	0.04980339777	0.11113843128	0.04090674597	0.04958585513	0.04864516323	0.03142629384	0.04211633645	0.04438514364	0.04992573616	0.04930582293	0.04644126768	0.03931880983	0.13347685684
M	0.21777777778	0.05554457077	0.04150371949	0.04019786764	0.11184582659	0.04686645911	0.04950599629	0.05563969451	0.03467483095	0.04644390546	0.04108254526	0.04853786053	0.03781868535	0.03094230129	0.04005324298	0.0417113701	0.04201523388	0.04778743432	0.03512847295	0.0300434078	0.04771832291	0.03955494599	0.05068492032	0.02047759348
N	0.01839277208	0.0489351338	0.04190287796	0.0453391995	0.03831776443	0.04747264372	0.04328438533	0.04854991438	0.04730979556	0.04515838439	0.04545234757	0.04357563195	0.10664724683	0.04913495917	0.04949559889	0.04598935625	0.04983903941	0.0483771086	0.03653759712	0.04256942581	0.02936072911	0.03950540415	0.04215337324	0.02452847719
O	0.54658385093	0.02856602346	0.04948312221	0.04738271712	0.10961410512	0.0471799476	0.03437027197	0.04219129502	0.04560845325	0.03207127275	0.03271437198	0.04317605389	0.03732191827	0.03409452918	0.05459724995	0.05114767689	0.03923831936	0.03062954904	0.04862372187	0.04090863481	0.04021899505	0.04605202825	0.04112006544	0.02058883463
P	0.01985549834	0.05714544672	0.05330100681	0.0552362332	0.06747670166	0.04139671855	0.0462898804	0.044052016	0.05103723245	0.04716131887	0.05166565718	0.05173310888	0.06743116168	0.04309517916	0.04548402729	0.05098605464	0.04053319236	0.04610259212	0.04941829599	0.04448314927	0.05273374313	0.04898966979	0.05622242975	0.07299270073
Plate information
Plate	Repeat	Barcode	Measured height	Chamber temperature at start	Chamber temperature at end	Humidity at start	Humidity at end	Ambient temperature at start	Ambient temperature at end	Group	Label	ScanX	ScanY	Measinfo	Kinetics	Measurement date
1	1	=""	14.9	24.77	24.8	47	47	23.6	23.72	1	Lilly FRET(1)	0	0	De=1st Ex=Top Em=Top Wdw=1 (14)	0	23-08-23 14:35:13
Background information
Plate	Label	Result	Signal	Flashes/Time	Meastime	MeasInfo
1	Lilly FRET	0	112	20	00:00:00.000	De=1st Ex=Top Em=Top Wdw=1 (14)
1	Lilly FRET	0	74	5	00:00:00.000	De=2nd Ex=Top Em=Top Wdw=1 (142)
Results for Lilly FRET(1) - channel 1 window 1 (Counts)
	01	02	03	04	05	06	07	08	09	10	11	12	13	14	15	16	17	18	19	20	21	22	23	24
A	107	7904	7376	5515	8208	5485	6771	5995	6555	7104	6380	6466	9027	7250	6047	6379	5562	6698	5551	7176	6525	6709	4656	2809
B	2538	6473	6281	5411	4844	3361	5016	4474	6129	8810	6275	6383	15454	5191	5674	6242	6888	7414	6180	5922	5066	8424	7840	82
C	95	6420	4988	5248	15118	5337	6461	4751	6008	5570	4591	8339	5007	6620	6809	5389	6045	5337	5658	4969	4838	6060	4203	2936
D	2469	6390	7064	6275	4708	7032	6098	6642	8054	5101	5674	6711	14657	6200	5985	8388	6858	5817	7679	5822	7936	5216	4879	133
E	85	5909	6068	6628	15431	5492	6538	6396	4059	5278	5459	5574	4861	5604	6368	5936	5869	4578	6510	4934	5413	5581	6118	2773
F	2318	4181	6506	5766	4866	7180	5936	6403	4742	5315	4619	5205	14037	5463	6718	6258	5906	6488	5714	4654	5660	5346	6404	88
G	95	6281	6399	4685	13974	5810	5984	6064	5776	5373	5139	5341	4699	6777	6445	8413	5665	4479	6377	5639	5958	6026	6758	2873
H	2583	5235	6257	5752	4698	5875	4150	5288	6755	4904	7045	5908	12409	6052	5410	6191	6466	5162	5599	5359	5242	7933	4522	117
I	96	6122	5842	5278	13869	5526	7018	4874	5302	5987	6135	6177	5033	5514	6862	6737	5046	6510	5617	5368	3749	4824	3926	3038
J	2548	8435	6111	5726	4741	5608	6821	5242	5555	5824	4480	7282	13892	6148	6200	6198	6431	6604	5925	6931	4655	6253	5478	104
K	76	4521	6250	8115	14422	6393	6009	5580	6386	6513	4866	6972	4844	7229	5724	5451	6128	6052	5321	5737	6271	6647	5098	2804
L	2535	6964	6351	6712	4743	7229	6274	4735	6838	6282	6059	6637	14464	5392	6669	6488	4100	5565	5888	6353	6531	6140	5151	124
M	98	6742	5317	5022	14039	5916	6093	6870	4451	5917	5187	5821	4643	3903	4965	5093	5163	5757	4204	3689	5974	4874	6205	2516
N	2278	6128	5211	5503	4828	5744	5067	6209	5857	5815	5640	5487	13180	6143	6236	5738	6363	5859	4552	5077	3621	4949	5211	264
O	88	3926	6711	6559	14498	6411	4657	5663	6250	4381	4334	5839	5022	4388	7302	6910	5269	4082	6453	5300	5370	6026	5429	2728
P	2946	7566	7057	7515	9152	5412	6146	5725	6810	6182	6824	6761	8985	5571	6101	6709	5367	5992	6516	5772	7009	6369	7405	140
Plate information
Plate	Repeat	Barcode	Measured height	Chamber temperature at start	Chamber temperature at end	Humidity at start	Humidity at end	Ambient temperature at start	Ambient temperature at end	Group	Label	ScanX	ScanY	Measinfo	Kinetics	Measurement date
1	1	=""	14.9	24.77	24.8	47	47	23.6	23.72	1	Lilly FRET(1)	0	0	De=2nd Ex=Top Em=Top Wdw=1 (142)	0	23-08-23 14:35:13
Background information
Plate	Label	Result	Signal	Flashes/Time	Meastime	MeasInfo
1	Lilly FRET	0	112	20	00:00:00.000	De=1st Ex=Top Em=Top Wdw=1 (14)
1	Lilly FRET	0	74	5	00:00:00.000	De=2nd Ex=Top Em=Top Wdw=1 (142)
Results for Lilly FRET(1) - channel 2 window 1 (Counts)
	01	02	03	04	05	06	07	08	09	10	11	12	13	14	15	16	17	18	19	20	21	22	23	24
A	67	138165	134413	135773	126334	132323	135662	131381	131635	137806	128708	133928	130367	134463	132842	131284	131476	130905	131726	136770	130824	132421	132027	132997
B	133967	135951	132720	130461	131805	136743	135928	134097	131372	133028	131380	136514	131261	132342	132526	135933	137002	136373	135581	136644	133949	136384	136892	95
C	63	138592	139021	133162	133443	128954	137218	132738	136999	136436	134028	130577	135798	134249	136613	131715	130967	133286	133333	127675	128359	135302	131005	137186
D	133761	134228	133720	132174	130508	132055	132212	132350	133001	132661	136017	135746	131308	135142	132650	133921	134055	128828	133306	134309	127252	132574	134926	1105
E	67	136451	135031	135717	131568	128167	134825	130770	135440	130956	129399	135114	131385	128218	133553	124340	133302	128981	133746	127410	133620	131089	132664	134007
F	129984	134143	133169	125455	133810	131624	131862	132878	133713	133396	134047	133162	124736	133500	131237	130301	132577	129100	132485	132950	122586	132073	125721	125
G	81	138073	136807	137848	133470	125010	133755	136749	129267	136835	132110	136225	136227	134917	136260	134556	129668	135388	132978	126345	134950	134736	130388	136079
H	137159	127284	133936	125977	133468	128455	135029	134143	134380	132680	134945	135887	128183	131276	130645	135215	134395	132804	133901	134002	128482	132431	134870	2760
I	85	139390	136948	137398	128095	134273	133238	136252	135892	136026	137357	132138	137130	134227	134329	135217	133491	134989	132370	126524	133253	134974	127463	135770
J	135947	130877	134487	130828	133246	131830	134651	134638	133933	134814	134722	134123	127712	134247	134863	132959	127755	134514	134632	133927	134552	133231	133767	190
K	70	135731	135268	131150	129728	134717	135339	130731	134264	135043	135596	133779	133469	134342	134970	133487	133238	133452	123385	133610	126613	131644	132827	132616
L	134235	133048	132502	131543	129914	131596	124332	130750	132823	133697	133812	133264	130144	131812	134494	133374	130464	132134	132657	127249	132459	132210	131006	929
M	450	121380	128109	124932	125521	126231	123076	123473	128364	127401	126258	119927	122770	126138	123960	122101	122884	120471	119675	122789	125193	123221	122423	122866
N	123853	125227	124359	121374	125999	120996	117063	127889	123801	128769	124086	125919	123585	125023	125991	124768	127671	121111	124584	119264	123328	125274	123620	10763
O	161	137436	135622	138426	132264	135884	135495	134222	137036	136602	132480	135237	134559	128701	133743	135099	134282	133270	132713	129557	133519	130852	132028	132499
P	148372	132399	132399	136052	135632	130735	132772	129960	133432	131082	132080	130690	133247	129272	134135	131585	132410	129971	131854	129757	132913	130007	131709	1918
Basic assay information
Assay ID:				19026
Assay Started:				23-08-23 14:30:15
Assay Finished:				23-08-23 14:35:20
Assay Exported:				23-08-23 14:35:20
Protocol ID:				100202
Protocol Name:				Lilly FRET_384
Serial#:				="1040204"
Protocol information
Protocol:
Protocol name				Lilly FRET_384
Number of assay repeats				1
Start assay repeat each				N/A
Number of plate repeats				1
Start plate repeat each				N/A
Is label meas. height used				Yes
Height of measurement				Defined in label
Is gripper height used				No
Mode of measurement				By Columns bi-directional
Rotated plate				No
Soft move				No
Protocol notes
Plate type:
Name of the plate type				384 OptiPlate
Number of rows				16
Number of columns				24
Number of the wells in the plate				384
Height of the plate				14.35 mm
Coordinates of corners:
384 OptiPlate + Lilly FRET
12.1 mm x------------------------------------------------------- x 115.6 mm
9 mm 9 mm
12.1 mm x------------------------------------------------------- x 115.6 mm
76.5 mm 76.5 mm
Platemap:
Plate				1
Group				1
	01	02	03	04	05	06	07	08	09	10	11	12	13	14	15	16	17	18	19	20	21	22	23	24
A	-	-	-	-	-	-	-	-	-	-	-	-	-	-	-	-	-	-	-	-	-	-	-	-
B	-	-	-	-	-	-	-	-	-	-	-	-	-	-	-	-	-	-	-	-	-	-	-	-
C	-	-	-	-	-	-	-	-	-	-	-	-	-	-	-	-	-	-	-	-	-	-	-	-
D	-	-	-	-	-	-	-	-	-	-	-	-	-	-	-	-	-	-	-	-	-	-	-	-
E	-	-	-	-	-	-	-	-	-	-	-	-	-	-	-	-	-	-	-	-	-	-	-	-
F	-	-	-	-	-	-	-	-	-	-	-	-	-	-	-	-	-	-	-	-	-	-	-	-
G	-	-	-	-	-	-	-	-	-	-	-	-	-	-	-	-	-	-	-	-	-	-	-	-
H	-	-	-	-	-	-	-	-	-	-	-	-	-	-	-	-	-	-	-	-	-	-	-	-
I	-	-	-	-	-	-	-	-	-	-	-	-	-	-	-	-	-	-	-	-	-	-	-	-
J	-	-	-	-	-	-	-	-	-	-	-	-	-	-	-	-	-	-	-	-	-	-	-	-
K	-	-	-	-	-	-	-	-	-	-	-	-	-	-	-	-	-	-	-	-	-	-	-	-
L	-	-	-	-	-	-	-	-	-	-	-	-	-	-	-	-	-	-	-	-	-	-	-	-
M	-	-	-	-	-	-	-	-	-	-	-	-	-	-	-	-	-	-	-	-	-	-	-	-
N	-	-	-	-	-	-	-	-	-	-	-	-	-	-	-	-	-	-	-	-	-	-	-	-
O	-	-	-	-	-	-	-	-	-	-	-	-	-	-	-	-	-	-	-	-	-	-	-	-
P	-	-	-	-	-	-	-	-	-	-	-	-	-	-	-	-	-	-	-	-	-	-	-	-
- - Undefined
Calculations:
Plate				1
Formula index				Calc 1
Formula name				Label ratio
Formula				Label ratio where X = Lilly FRET(1) channel 1 window 1 Y = Lilly FRET(1) channel 2 window 1
Auto export parameters:
Export format				Plate2
Include basic assay information				Yes
Place assay information at				End of file
Include basic plate information				Yes
Place plate information at				Beginning of plate
Include protocol information				Yes
Protocol info level				Large
Include error and warning information				Yes
Include background information				Yes
Add plate number to the file name				Yes
Each plate to separate file				No
Field separator to use				System
File name format				<DefaultDataFolder>\<Date>\<ProtocolName>_<AssayID>.csv
Operations:
Plate 1
Group 1
Measurement
Label				Lilly FRET(1)
Labels:
Lilly FRET				6000025
Light source				Laser
Top mirror				LANCE/DELFIA Bias
Bottom mirror				N/A
Exc. filter				N/A
Using of excitation filter				Top
Ems. filter				APC 665
Using of emission filter				Top
2nd ems. filter				Europium 615
Using of 2nd emission filter				Top
Measurement height				7.3 mm
Cycle				16600
Delay				30
Number of flashes				20
Number of flashes for 2nd detector				5
Number of sequence windows				1
Total time of windows				500
Excitation light				100%
Reference excitation light				100%
Reference AD gain				4
Reference signal				323509
Last edited				13-06-14 09:17:06
Last edited by				EnVision
Factory preset				No
Filters:
APC 665				205
Filter type				Emission
Description				M665 CWL=665nm BW=7 5nm Tmin=75%
Used with				Luminescence DELFIA - Time-resolved Fluorescence Fluorescence Intensity LANCE - Time-resolved Fluorescence
Last edited				26-02-19 14:51:38
Last edited by				Installation
Factory preset				Yes
Europium 615				203
Filter type				Emission
Description				M615 CWL=615nm BW=8 5nm Tmin=80%
Used with				Luminescence DELFIA - Time-resolved Fluorescence Fluorescence Intensity LANCE - Time-resolved FluorescenceLuminescence Absorbance DELFIA - Time-resolved Fluorescence Fluorescence Intensity LANCE - Time-resolved Fluorescence
Last edited				26-02-19 14:51:38
Last edited by				Installation
Factory preset				Yes
Mirror modules:
LANCE/DELFIA Bias				445
Used by				Top
Dual				No
Bias				Yes
Description				D400
Used with				Luminescence DELFIA - Time-resolved Fluorescence Fluorescence Intensity LANCE - Time-resolved Fluorescence
Last edited				26-02-19 14:51:38
Last edited by				Installation
Factory preset				Yes
Instrument:
Serial number				1040204
Nickname				EnVision
Normalization:
Notifications for plate 1 repeat 1:
WARNING: Plate height defined in the plate editor does not match the actual plate height. Measured height is 14.90 mm. Plate editor height is 14.35 mm. The results may be affected.
Exported with EnVision Workstation version 1.14.3049.528
