## Supplementary material for "Genome-wide arrayed CRISPR activation screen for prion protein modulators": Plate_XXVIII_B.csv

Plate information
Plate	Repeat	Barcode	Measured height	Chamber temperature at start	Chamber temperature at end	Humidity at start	Humidity at end	Ambient temperature at start	Ambient temperature at end	Formula	Measurement date
1	1	=""	N/A	N/A	N/A	N/A	N/A	N/A	N/A	Calc 1: Label ratio = X / Y where X = Lilly FRET(1) channel 1 window 1 Y = Lilly FRET(1) channel 2 window 1	23-08-23 13:32:20
Background information
Plate	Label	Result	Signal	Flashes/Time	Meastime	MeasInfo
1	Lilly FRET	0	56	20	00:00:00.000	De=1st Ex=Top Em=Top Wdw=1 (14)
1	Lilly FRET	0	59	5	00:00:00.000	De=2nd Ex=Top Em=Top Wdw=1 (142)
Calculated results: Calc 1: Label ratio = X / Y where X = Lilly FRET(1) channel 1 window 1 Y = Lilly FRET(1) channel 2 window 1
	01	02	03	04	05	06	07	08	09	10	11	12	13	14	15	16	17	18	19	20	21	22	23	24
A	1.14084507042	0.06013297425	0.0568984159	0.04292195618	0.06918181121	0.0408032024	0.05091412546	0.04699814687	0.05182035413	0.05420125031	0.05073521074	0.0489080171	0.07130443902	0.05607713045	0.0473962452	0.04952237861	0.04268789941	0.0515208686	0.04221793764	0.05524099572	0.05178044315	0.05296564928	0.03666249935	0.02185594976
B	0.01916454128	0.04910401442	0.04936699598	0.0439758453	0.03739018563	0.0267877412	0.03810262725	0.03381842176	0.04882941163	0.06946329786	0.05090393635	0.04803306727	0.11619872332	0.04071792912	0.04274338669	0.04686716792	0.05250294841	0.05552896806	0.04679151133	0.04385310572	0.03949245711	0.06485048023	0.05960430933	1.10526315789
C	1.5671641791	0.04789258578	0.0389785232	0.04051816782	0.11283939121	0.04368125465	0.04841707937	0.0370405658	0.0459527615	0.04151356926	0.03539195697	0.0682270166	0.03821495824	0.05071363719	0.05184964031	0.04252661147	0.04687476852	0.04062985433	0.04419833145	0.04052393968	0.03928179991	0.0456922077	0.0325004083	0.02142923295
D	0.01967306181	0.04931140409	0.05435339447	0.04879565221	0.0376929529	0.05478406389	0.04713253224	0.05194719034	0.06339752498	0.03971728428	0.04378970034	0.05146592482	0.11197814191	0.04719328704	0.04670585049	0.06494327179	0.0531248412	0.04692705211	0.05857415029	0.04352208372	0.06320952192	0.04054083877	0.03855196134	0.07547169811
E	0.84146341463	0.04486112705	0.04665763616	0.05189901586	0.11876929863	0.04481124981	0.0508276268	0.05180627978	0.02982993344	0.04186666667	0.04310176493	0.04330620365	0.03872763776	0.04446541072	0.04843236308	0.04951841891	0.04398283312	0.03669322197	0.04957238807	0.04011909761	0.04383119266	0.04267863823	0.04660677101	0.02135290987
F	0.01878807887	0.03349450292	0.05097331951	0.04888329615	0.03756557012	0.05628987476	0.04665744311	0.04987855207	0.03718683621	0.04148226049	0.03543499333	0.04045500884	0.11205093792	0.04157990487	0.05382052421	0.05112779699	0.04433091992	0.05173291795	0.04550729503	0.03568910303	0.04707301396	0.04115080508	0.05564850626	0.81451612903
G	1.14864864865	0.04585800917	0.0472896608	0.03476823521	0.10553139588	0.04862918686	0.0448562597	0.04608470281	0.04570625733	0.04148897672	0.04026306282	0.04056072619	0.03790808558	0.05166758585	0.04790040243	0.06540445	0.04491484769	0.03354703933	0.04853772964	0.04696582549	0.0450605204	0.04555606481	0.05426071833	0.02133335256
H	0.01892185162	0.04341255351	0.04852603091	0.04675926639	0.0380568924	0.04725275553	0.0315350553	0.04224576551	0.05069207783	0.03715145289	0.0530730506	0.04531361793	0.09683553933	0.04774065193	0.04353780186	0.04692800603	0.04989218583	0.04083535198	0.04291173293	0.04025107031	0.0427094066	0.06203858937	0.03546750982	0.04362761937
I	1.22222222222	0.04574224663	0.04434836583	0.04031897927	0.10888176702	0.04069578529	0.0547287601	0.03705801382	0.03996942464	0.04475086046	0.04572567443	0.05012335678	0.03817270243	0.04115706673	0.0531628922	0.04938076037	0.0388322696	0.04995290879	0.04322277261	0.04507320661	0.02916902039	0.03620405924	0.03099453218	0.02227838286
J	0.01874165242	0.06530038176	0.04537617042	0.04608009319	0.03802517478	0.04372510992	0.05211258408	0.04083712466	0.04200526247	0.04468025289	0.03411788547	0.05511260622	0.11059728783	0.04691105403	0.04660787023	0.04765817584	0.0526737356	0.05263311345	0.04500603084	0.05311154884	0.03696554527	0.04855278862	0.04354325746	0.69444444444
K	1.41791044776	0.0332645398	0.04732959194	0.06269675678	0.11410531063	0.04840024528	0.04605074129	0.04575913795	0.05055231331	0.05065198493	0.03733245267	0.05428710845	0.03844477694	0.05529523392	0.0441567641	0.04201834459	0.04849424917	0.04669283454	0.04564700697	0.04390051553	0.05145319039	0.05182638971	0.04025423729	0.02172694967
L	0.01885858608	0.05317274878	0.04980693561	0.0513926683	0.03800588971	0.05563216696	0.05110208007	0.03814436059	0.05343489173	0.04971510179	0.04558070103	0.05213546333	0.11153933007	0.04035874439	0.0513569907	0.05075144002	0.03202318096	0.04295006696	0.0472620864	0.05141635489	0.05305088614	0.04774999071	0.04097200495	0.13513513514
M	0.18295218295	0.05623862114	0.04297155649	0.04085352198	0.10799348474	0.04655717715	0.04964199729	0.05706570798	0.03669041795	0.04759059678	0.04117411031	0.0503973182	0.03769324301	0.0308700871	0.04188312711	0.04245640033	0.04217959578	0.04893760293	0.03664595771	0.03042794981	0.04856562006	0.04154484205	0.05445051222	0.02138647163
N	0.01884457533	0.05027274981	0.04369300614	0.04618820751	0.03791302217	0.04916608337	0.04383545856	0.04943850793	0.04866078462	0.04721481796	0.04765150625	0.04389096657	0.10563955864	0.05023473449	0.05091487669	0.04723105407	0.05067903026	0.04901388634	0.03769146651	0.04393993974	0.03018659513	0.04072419395	0.04295805217	0.02130939427
O	0.47150259067	0.02918947094	0.05153966878	0.04855889064	0.11191051283	0.04933661714	0.03435629913	0.04365339107	0.04493583135	0.03187194156	0.03397929971	0.04414272501	0.038878928	0.03533713043	0.05584615385	0.0540962176	0.04079581122	0.03189252675	0.05062625844	0.04271595873	0.04154598582	0.04855766362	0.04249369327	0.02154589586
P	0.01975902338	0.05928069023	0.0556460389	0.05593885088	0.06939155333	0.04242638035	0.04713581184	0.0464743231	0.0530972801	0.04850580828	0.05154903606	0.05261068542	0.07035664423	0.04371617695	0.04651973168	0.05151149268	0.04238259725	0.04528553152	0.05124324966	0.04751103944	0.05451344714	0.05157109487	0.05743078627	0.0731096645
Plate information
Plate	Repeat	Barcode	Measured height	Chamber temperature at start	Chamber temperature at end	Humidity at start	Humidity at end	Ambient temperature at start	Ambient temperature at end	Group	Label	ScanX	ScanY	Measinfo	Kinetics	Measurement date
1	1	=""	14.8	25.26	25.19	47.4	46.7	23.7	24.02	1	Lilly FRET(1)	0	0	De=1st Ex=Top Em=Top Wdw=1 (14)	0	23-08-23 13:32:20
Background information
Plate	Label	Result	Signal	Flashes/Time	Meastime	MeasInfo
1	Lilly FRET	0	56	20	00:00:00.000	De=1st Ex=Top Em=Top Wdw=1 (14)
1	Lilly FRET	0	59	5	00:00:00.000	De=2nd Ex=Top Em=Top Wdw=1 (142)
Results for Lilly FRET(1) - channel 1 window 1 (Counts)
	01	02	03	04	05	06	07	08	09	10	11	12	13	14	15	16	17	18	19	20	21	22	23	24
A	81	8574	7841	5998	9022	5647	7171	6315	6983	7673	6711	6716	9519	7759	6473	6724	5758	6909	5715	7727	6929	7193	4956	2965
B	2660	6867	6746	5906	5086	3776	5353	4664	6597	9518	6859	6740	15673	5540	5867	6545	7390	7774	6489	6114	5453	9041	8321	105
C	105	6820	5501	5580	15510	5810	6824	5054	6469	5796	4843	9057	5317	6982	7294	5753	6328	5545	6066	5278	5161	6327	4378	3008
D	2703	6710	7533	6671	5123	7464	6417	7047	8622	5389	6101	7141	15082	6524	6381	8941	7318	6184	8055	6002	8274	5511	5313	84
E	69	6254	6510	7230	16155	5959	7081	6905	4150	5652	5739	5986	5189	5844	6644	6334	6026	4850	6805	5255	5972	5704	6334	2929
F	2504	4579	6981	6332	5149	7623	6340	6756	5112	5680	4862	5516	14360	5691	7269	6816	6031	6908	6235	4859	5932	5574	7151	101
G	85	6458	6611	4943	14536	6240	6182	6419	6116	5847	5461	5648	5303	7120	6737	8992	5992	4657	6642	6084	6217	6262	7238	2959
H	2668	5659	6670	6073	5227	6272	4394	5754	7006	5063	7327	6270	12730	6431	5818	6474	6872	5563	5918	5547	5596	8437	4902	127
I	99	6497	6216	5688	14473	5636	7513	5169	5595	6267	6424	6806	5322	5677	7357	6858	5342	6895	5855	5883	3976	5016	4053	3103
J	2610	8775	6237	6171	5205	5907	7182	5610	5779	6198	4714	7569	14517	6465	6442	6496	6905	7221	6194	7280	5094	6631	5942	125
K	95	4642	6595	8504	15180	6709	6411	6098	6947	6992	5200	7454	5293	7576	6109	5740	6628	6388	5800	6012	6676	7026	5472	2947
L	2591	7214	6772	6969	5072	7544	6589	5125	7324	6823	6290	7157	14818	5463	7064	6943	4288	5837	6412	6734	7205	6425	5500	120
M	88	7012	5682	5290	14056	6109	6330	7270	4830	6213	5336	6209	4774	4012	5321	5329	5328	6032	4536	3853	6235	5229	6830	2696
N	2406	6488	5582	5749	4950	6111	5325	6542	6177	6235	6082	5692	13442	6463	6592	6046	6635	6131	4791	5367	3826	5214	5443	235
O	91	4144	7192	6916	15197	6831	4834	6069	6320	4468	4629	6109	5356	4678	7623	7490	5641	4399	6839	5701	5666	6511	5744	2916
P	2983	8032	7619	7816	9694	5773	6461	6229	7225	6564	7436	7024	9625	5792	6408	6954	5730	6053	6908	6305	7370	6844	7779	146
Plate information
Plate	Repeat	Barcode	Measured height	Chamber temperature at start	Chamber temperature at end	Humidity at start	Humidity at end	Ambient temperature at start	Ambient temperature at end	Group	Label	ScanX	ScanY	Measinfo	Kinetics	Measurement date
1	1	=""	14.8	25.26	25.19	47.4	46.7	23.7	24.02	1	Lilly FRET(1)	0	0	De=2nd Ex=Top Em=Top Wdw=1 (142)	0	23-08-23 13:32:20
Background information
Plate	Label	Result	Signal	Flashes/Time	Meastime	MeasInfo
1	Lilly FRET	0	56	20	00:00:00.000	De=1st Ex=Top Em=Top Wdw=1 (14)
1	Lilly FRET	0	59	5	00:00:00.000	De=2nd Ex=Top Em=Top Wdw=1 (142)
Results for Lilly FRET(1) - channel 2 window 1 (Counts)
	01	02	03	04	05	06	07	08	09	10	11	12	13	14	15	16	17	18	19	20	21	22	23	24
A	71	142584	137807	139742	130410	138396	140845	134367	134754	141565	132275	137319	133498	138363	136572	135777	134886	134101	135369	139878	133815	135805	135179	135661
B	138798	139846	136650	134301	136025	140960	140489	137913	135103	137022	134744	140320	134881	136058	137261	139650	140754	139999	138679	139420	138077	139413	139604	95
C	67	142402	141129	137716	137452	133009	140942	136445	140775	139617	136839	132748	139134	137675	140676	135280	134998	136476	137245	130244	131384	138470	134706	140369
D	137396	136074	138593	136713	135914	136244	136148	135657	135999	135684	139325	138752	134687	138240	136621	137674	137751	131779	137518	137907	130898	135937	137814	1113
E	82	139408	139527	139309	136020	132980	139314	133285	139122	135000	133150	138225	133987	131428	137181	127912	137008	132177	137274	130985	136250	133650	135903	137171
F	133276	136709	136954	129533	137067	135424	135884	135449	137468	136926	137209	136349	128156	136869	135060	133313	136045	133532	137011	136148	126017	135453	128503	124
G	74	140826	139798	142170	137741	128318	137818	139287	133811	140929	135633	139248	139891	137804	140646	137483	133408	138820	136842	129541	137970	137457	133393	138703
H	141001	130354	137452	129878	137347	132733	139337	136203	138207	136280	138055	138369	131460	134707	133631	137956	137737	136230	137911	137810	131025	135996	138211	2911
I	81	142035	140163	141075	132924	138491	137277	139484	139982	140042	140490	135785	139419	137935	138386	138880	137566	138030	135461	130521	136309	138548	130765	139283
J	139262	134379	137451	133919	136883	135094	137817	137375	137578	138719	138168	137337	131260	137814	138217	136304	131090	137195	137626	137070	137804	136573	136462	180
K	67	139548	139342	135637	133035	138615	139216	133263	137422	138040	139289	137307	137678	137010	138348	136607	136676	136809	127062	136946	129749	135568	135936	135638
L	137391	135671	135965	135603	133453	135605	128938	134358	137064	137242	137997	137277	132850	135361	137547	136804	133903	135902	135669	130970	135813	134555	134238	888
M	481	124683	132227	129487	130156	131215	127513	127397	131642	130551	129596	123201	126654	129964	127044	125517	126317	123259	123779	126627	128383	125864	125435	126061
N	127676	129056	127755	124469	130562	124293	121477	132326	126940	132056	127635	129685	127244	128656	129471	128009	130922	125087	127111	122144	126745	128032	126705	11028
O	193	141969	139543	142425	135796	138457	140702	139027	140645	140186	136230	138392	137761	132382	136500	138457	138274	137932	135088	133463	136379	134088	135173	135339
P	150969	135491	136919	139724	139700	136071	137072	134031	136071	135324	144251	133509	136803	132491	137748	134999	135197	133663	134808	132706	135196	132710	135450	1997
Basic assay information
Assay ID:				19016
Assay Started:				23-08-23 13:27:22
Assay Finished:				23-08-23 13:32:27
Assay Exported:				23-08-23 13:32:27
Protocol ID:				100202
Protocol Name:				Lilly FRET_384
Serial#:				="1040204"
Protocol information
Protocol:
Protocol name				Lilly FRET_384
Number of assay repeats				1
Start assay repeat each				N/A
Number of plate repeats				1
Start plate repeat each				N/A
Is label meas. height used				Yes
Height of measurement				Defined in label
Is gripper height used				No
Mode of measurement				By Columns bi-directional
Rotated plate				No
Soft move				No
Protocol notes
Plate type:
Name of the plate type				384 OptiPlate
Number of rows				16
Number of columns				24
Number of the wells in the plate				384
Height of the plate				14.35 mm
Coordinates of corners:
384 OptiPlate + Lilly FRET
12.1 mm x------------------------------------------------------- x 115.6 mm
9 mm 9 mm
12.1 mm x------------------------------------------------------- x 115.6 mm
76.5 mm 76.5 mm
Platemap:
Plate				1
Group				1
	01	02	03	04	05	06	07	08	09	10	11	12	13	14	15	16	17	18	19	20	21	22	23	24
A	-	-	-	-	-	-	-	-	-	-	-	-	-	-	-	-	-	-	-	-	-	-	-	-
B	-	-	-	-	-	-	-	-	-	-	-	-	-	-	-	-	-	-	-	-	-	-	-	-
C	-	-	-	-	-	-	-	-	-	-	-	-	-	-	-	-	-	-	-	-	-	-	-	-
D	-	-	-	-	-	-	-	-	-	-	-	-	-	-	-	-	-	-	-	-	-	-	-	-
E	-	-	-	-	-	-	-	-	-	-	-	-	-	-	-	-	-	-	-	-	-	-	-	-
F	-	-	-	-	-	-	-	-	-	-	-	-	-	-	-	-	-	-	-	-	-	-	-	-
G	-	-	-	-	-	-	-	-	-	-	-	-	-	-	-	-	-	-	-	-	-	-	-	-
H	-	-	-	-	-	-	-	-	-	-	-	-	-	-	-	-	-	-	-	-	-	-	-	-
I	-	-	-	-	-	-	-	-	-	-	-	-	-	-	-	-	-	-	-	-	-	-	-	-
J	-	-	-	-	-	-	-	-	-	-	-	-	-	-	-	-	-	-	-	-	-	-	-	-
K	-	-	-	-	-	-	-	-	-	-	-	-	-	-	-	-	-	-	-	-	-	-	-	-
L	-	-	-	-	-	-	-	-	-	-	-	-	-	-	-	-	-	-	-	-	-	-	-	-
M	-	-	-	-	-	-	-	-	-	-	-	-	-	-	-	-	-	-	-	-	-	-	-	-
N	-	-	-	-	-	-	-	-	-	-	-	-	-	-	-	-	-	-	-	-	-	-	-	-
O	-	-	-	-	-	-	-	-	-	-	-	-	-	-	-	-	-	-	-	-	-	-	-	-
P	-	-	-	-	-	-	-	-	-	-	-	-	-	-	-	-	-	-	-	-	-	-	-	-
- - Undefined
Calculations:
Plate				1
Formula index				Calc 1
Formula name				Label ratio
Formula				Label ratio where X = Lilly FRET(1) channel 1 window 1 Y = Lilly FRET(1) channel 2 window 1
Auto export parameters:
Export format				Plate2
Include basic assay information				Yes
Place assay information at				End of file
Include basic plate information				Yes
Place plate information at				Beginning of plate
Include protocol information				Yes
Protocol info level				Large
Include error and warning information				Yes
Include background information				Yes
Add plate number to the file name				Yes
Each plate to separate file				No
Field separator to use				System
File name format				<DefaultDataFolder>\<Date>\<ProtocolName>_<AssayID>.csv
Operations:
Plate 1
Group 1
Measurement
Label				Lilly FRET(1)
Labels:
Lilly FRET				6000025
Light source				Laser
Top mirror				LANCE/DELFIA Bias
Bottom mirror				N/A
Exc. filter				N/A
Using of excitation filter				Top
Ems. filter				APC 665
Using of emission filter				Top
2nd ems. filter				Europium 615
Using of 2nd emission filter				Top
Measurement height				7.3 mm
Cycle				16600
Delay				30
Number of flashes				20
Number of flashes for 2nd detector				5
Number of sequence windows				1
Total time of windows				500
Excitation light				100%
Reference excitation light				100%
Reference AD gain				4
Reference signal				323509
Last edited				13-06-14 09:17:06
Last edited by				EnVision
Factory preset				No
Filters:
APC 665				205
Filter type				Emission
Description				M665 CWL=665nm BW=7 5nm Tmin=75%
Used with				Luminescence DELFIA - Time-resolved Fluorescence Fluorescence Intensity LANCE - Time-resolved Fluorescence
Last edited				26-02-19 14:51:38
Last edited by				Installation
Factory preset				Yes
Europium 615				203
Filter type				Emission
Description				M615 CWL=615nm BW=8 5nm Tmin=80%
Used with				Luminescence DELFIA - Time-resolved Fluorescence Fluorescence Intensity LANCE - Time-resolved FluorescenceLuminescence Absorbance DELFIA - Time-resolved Fluorescence Fluorescence Intensity LANCE - Time-resolved Fluorescence
Last edited				26-02-19 14:51:38
Last edited by				Installation
Factory preset				Yes
Mirror modules:
LANCE/DELFIA Bias				445
Used by				Top
Dual				No
Bias				Yes
Description				D400
Used with				Luminescence DELFIA - Time-resolved Fluorescence Fluorescence Intensity LANCE - Time-resolved Fluorescence
Last edited				26-02-19 14:51:38
Last edited by				Installation
Factory preset				Yes
Instrument:
Serial number				1040204
Nickname				EnVision
Normalization:
Exported with EnVision Workstation version 1.14.3049.528
