## Supplementary material for "Genome-wide arrayed CRISPR activation screen for prion protein modulators": Plate_XXX_A.csv

Plate information
Plate	Repeat	Barcode	Measured height	Chamber temperature at start	Chamber temperature at end	Humidity at start	Humidity at end	Ambient temperature at start	Ambient temperature at end	Formula	Measurement date
1	1	=""	N/A	N/A	N/A	N/A	N/A	N/A	N/A	Calc 1: Label ratio = X / Y where X = Lilly FRET(1) channel 1 window 1 Y = Lilly FRET(1) channel 2 window 1	23-08-23 14:46:24
Background information
Plate	Label	Result	Signal	Flashes/Time	Meastime	MeasInfo
1	Lilly FRET	0	105	20	00:00:00.000	De=1st Ex=Top Em=Top Wdw=1 (14)
1	Lilly FRET	0	56	5	00:00:00.000	De=2nd Ex=Top Em=Top Wdw=1 (142)
Calculated results: Calc 1: Label ratio = X / Y where X = Lilly FRET(1) channel 1 window 1 Y = Lilly FRET(1) channel 2 window 1
	01	02	03	04	05	06	07	08	09	10	11	12	13	14	15	16	17	18	19	20	21	22	23	24
A	0.79444444444	0.06743456397	0.06365735534	0.06887570432	0.06509755884	0.06871908443	0.06743412287	0.06743518	0.06841773198	0.06752421084	0.06888854321	0.07063464388	0.07036069793	0.06730962583	0.06929085484	0.06904678019	0.07105275198	0.06988140967	0.06905645334	0.0691009494	0.07216152788	0.07232521284	0.07592706636	0.02156230119
B	0.01858863259	0.0372342376	0.04564052457	0.04816703012	0.04203133358	0.04955686206	0.05365767723	0.0488382133	0.04966561017	0.05475080333	0.05132666707	0.03472690248	0.0538865156	0.04780460909	0.0513406135	0.05424854691	0.04160692885	0.03444962036	0.06520306054	0.06649525667	0.0645736335	0.06511562966	0.11050734182	0.57558139535
C	0.70866141732	0.10053520448	0.04493490228	0.04864412354	0.04549015057	0.04929097406	0.05235106005	0.05417223728	0.05908109496	0.05015290077	0.04303820011	0.04882484306	0.0564412801	0.04685120953	0.0450574075	0.04275575044	0.03462340252	0.05921780295	0.06540403846	0.06498262021	0.06500088171	0.06246746093	0.03657260727	0.02094675092
D	0.02001059683	0.0360570021	0.04509957336	0.03487938655	0.04621010883	0.02678219772	0.04942187963	0.04296742864	0.042444168	0.0445320832	0.03415036167	0.03282878068	0.04153434601	0.04079441358	0.04610274579	0.0303878048	0.04967717601	0.03831156682	0.06336341458	0.06162301391	0.06366426715	0.06286047368	0.10619686132	0.87500
E	1.39189189189	0.10235112355	0.04104722181	0.04063165626	0.03275420737	0.04931394175	0.0448667175	0.04385814503	0.03910335071	0.04718154847	0.04559733756	0.04790090491	0.05381376109	0.03754823723	0.04140982377	0.03946511819	0.05684041848	0.05213371212	0.06423849038	0.06473135807	0.06454688505	0.06313738622	0.03750621736	0.02124413851
F	0.01888610948	0.0361268736	0.06166345463	0.05646439224	0.04854774939	0.0578439895	0.04725960454	0.05241837602	0.05564731196	0.05297260686	0.05802985346	0.05422815113	0.04424645839	0.05407655799	0.05508834256	0.04103200312	0.05889618903	0.05902366415	0.06482237339	0.06327642406	0.06294938222	0.06361240777	0.10686707653	0.05889967638
G	1.45901639344	0.09740721283	0.05945628499	0.04625614782	0.0562117139	0.04909465516	0.05014231569	0.04931761298	0.05301524188	0.05810460664	0.04978455419	0.05581340349	0.0602113153	0.05250294399	0.05867187267	0.05876420205	0.05128205128	0.05643373531	0.0605168279	0.06126696017	0.06201279121	0.06385002756	0.03781553434	0.02127424231
H	0.01930029155	0.03665767372	0.06151021173	0.06128415956	0.06148483683	0.06265563118	0.0613793729	0.06299146602	0.06307560585	0.06279409749	0.06288475143	0.05669030945	0.06114074992	0.06369401999	0.06103335947	0.06261377683	0.06291663143	0.06235328973	0.06166771491	0.05895451092	0.06275551263	0.06207893291	0.11414446625	0.44805194805
I	1.45454545455	0.11675448468	0.06074967059	0.06101994911	0.06015933343	0.05998876089	0.06244095418	0.06201137301	0.06080733535	0.06011101253	0.06201481084	0.06057897575	0.06209769027	0.06294156854	0.06276368561	0.0622899756	0.06259903739	0.0621281327	0.06219921303	0.06201326582	0.06157298911	0.06263450165	0.03738185502	0.02138788537
J	0.01913594741	0.03648802737	0.06213633858	0.06283983396	0.06179421083	0.06076174289	0.061520863	0.06224025256	0.06196951584	0.06220322887	0.06193617881	0.06290455191	0.06384442268	0.06208820384	0.06209288366	0.06232813242	0.0632650597	0.06178323958	0.06173240674	0.06187971148	0.06271055667	0.06408433843	0.11944287116	0.15969581749
K	1.25373134328	0.11534348192	0.06114959165	0.06317078602	0.06021775169	0.05964861043	0.06230179953	0.06190390767	0.06253206233	0.06090393795	0.06221760582	0.0618635218	0.06372598059	0.06195654625	0.06366246598	0.06214502757	0.06260790204	0.06330422003	0.06207061216	0.06384359219	0.0620621156	0.06415211123	0.03881114608	0.02082424607
L	0.01853200375	0.03661468607	0.06224128848	0.06248518091	0.0633138922	0.06306624761	0.06205564083	0.06274670553	0.0637160412	0.06311099089	0.06264443524	0.0631220634	0.05928291173	0.06236722884	0.06224007207	0.06353989358	0.06333951081	0.06205707866	0.062019949	0.0632597465	0.06321263	0.06323009575	0.12122044864	0.26153846154
M	0.27102803738	0.11198666825	0.06282440944	0.06000934057	0.06214622549	0.05927694725	0.06349918943	0.05985792079	0.05976876921	0.06133382302	0.06204129089	0.06343327967	0.06410309227	0.0626083328	0.06488504802	0.06439351142	0.06260701199	0.06261457843	0.06368175905	0.06280633482	0.06190368984	0.06120036276	0.03877360635	0.02006918183
N	0.01752311605	0.03757778443	0.06392615481	0.06115182247	0.06433693648	0.06451612903	0.06112381757	0.06137637734	0.06398346323	0.06435730754	0.06143900357	0.06362541943	0.06289798157	0.0627784433	0.06257626211	0.06358331634	0.06553178425	0.06227979275	0.06180585262	0.06372163078	0.06343747713	0.06308604806	0.12175218162	0.01931692986
O	1.3750	0.11650703214	0.06120643906	0.06404761905	0.06311880269	0.06138178853	0.06363858075	0.06322258098	0.06311130781	0.06126034904	0.06150730683	0.06373649476	0.06452926055	0.06275210543	0.06480289561	0.06409378489	0.06532278067	0.06296895016	0.06397231643	0.06395237768	0.06334576005	0.06567808035	0.0379950215	0.02033446345
P	0.01956951134	0.07327453752	0.07096604898	0.07099312153	0.06346229469	0.06866056385	0.06790633609	0.07232560485	0.06945027437	0.07051182327	0.06818927149	0.06777925099	0.06727158949	0.06741385743	0.06719208072	0.0671756064	0.06687808476	0.06971615565	0.06575257572	0.0699905912	0.06914783726	0.07023024774	0.07118573025	0.07746478873
Plate information
Plate	Repeat	Barcode	Measured height	Chamber temperature at start	Chamber temperature at end	Humidity at start	Humidity at end	Ambient temperature at start	Ambient temperature at end	Group	Label	ScanX	ScanY	Measinfo	Kinetics	Measurement date
1	1	=""	14.8	24.77	24.8	46.9	46.1	23.7	23.82	1	Lilly FRET(1)	0	0	De=1st Ex=Top Em=Top Wdw=1 (14)	0	23-08-23 14:46:24
Background information
Plate	Label	Result	Signal	Flashes/Time	Meastime	MeasInfo
1	Lilly FRET	0	105	20	00:00:00.000	De=1st Ex=Top Em=Top Wdw=1 (14)
1	Lilly FRET	0	56	5	00:00:00.000	De=2nd Ex=Top Em=Top Wdw=1 (142)
Results for Lilly FRET(1) - channel 1 window 1 (Counts)
	01	02	03	04	05	06	07	08	09	10	11	12	13	14	15	16	17	18	19	20	21	22	23	24
A	143	9414	8491	9229	8184	9433	8857	9038	9109	9134	8857	9723	9295	8703	9474	8819	9318	9169	9008	9360	8917	9812	9740	2847
B	2499	5077	5979	6538	5422	6777	7310	6335	6550	7480	6755	4792	6963	6416	6991	7056	5659	4696	8803	9000	8585	8861	14683	99
C	90	13769	6171	6508	6272	6580	7072	7334	7826	6921	5800	6712	7753	6308	6173	5753	4584	8031	8509	8394	8478	8279	4929	2778
D	2757	4772	6110	4585	6280	3468	6668	5716	5732	5804	4641	4496	5310	5433	6246	3943	6717	5119	8545	8230	8110	8196	13852	77
E	103	13382	5511	5532	4453	6595	6061	5883	5003	6409	5864	6458	7233	5011	5522	5274	7378	6845	8531	8101	8327	8296	4826	2827
F	2567	4794	8159	7269	6385	7253	6286	6910	7345	7039	7647	7122	5597	7144	7009	5358	7772	7772	8576	8328	7897	8449	13715	91
G	89	12608	7998	6038	7653	6529	6800	6266	7040	7602	6759	7552	8001	7089	7874	7691	6776	7408	7419	8155	8329	8457	5059	2885
H	2648	4810	8207	7923	7832	7926	8120	8267	8472	8247	8356	7577	8091	8195	8094	8358	8183	8208	7942	7837	7798	8247	14015	69
I	96	15666	8345	8274	8231	8113	8460	8495	8157	8198	8324	8201	8200	8499	8435	8119	8454	8270	8362	8377	8066	8324	5019	2895
J	2608	4800	8116	8402	7743	7865	8121	8162	8294	8384	8280	8416	8539	8302	8379	8273	8383	7677	8359	7987	8209	8565	14973	84
K	84	15207	8281	8511	8064	7761	8271	8282	8167	8166	8386	7879	8281	8244	8492	8283	8232	8270	8059	8167	8123	8499	5081	2769
L	2494	4919	8270	7906	8348	8207	8126	8266	8462	8399	8322	8289	7872	8191	8291	8287	8271	8065	8220	8290	8072	8103	15439	85
M	87	14112	7710	7838	7894	7621	7638	7002	8168	7682	7684	7999	7780	7802	8289	7979	7825	7719	7588	7650	7974	7558	4946	2489
N	2060	4517	8172	7694	7922	7386	7670	7620	7955	8039	7774	7452	7912	8018	7949	8107	8111	7813	7802	7446	7803	7690	14845	263
O	99	15582	8304	8608	8498	8131	8611	8498	8556	8228	8140	8489	8560	8323	8558	8611	8691	8258	8356	8369	8309	8526	5037	2669
P	2893	9538	9195	9258	8392	8843	8874	9324	9100	9065	8733	8537	8600	8493	8824	9081	8794	8820	8488	9001	9037	8992	9171	88
Plate information
Plate	Repeat	Barcode	Measured height	Chamber temperature at start	Chamber temperature at end	Humidity at start	Humidity at end	Ambient temperature at start	Ambient temperature at end	Group	Label	ScanX	ScanY	Measinfo	Kinetics	Measurement date
1	1	=""	14.8	24.77	24.8	46.9	46.1	23.7	23.82	1	Lilly FRET(1)	0	0	De=2nd Ex=Top Em=Top Wdw=1 (142)	0	23-08-23 14:46:24
Background information
Plate	Label	Result	Signal	Flashes/Time	Meastime	MeasInfo
1	Lilly FRET	0	105	20	00:00:00.000	De=1st Ex=Top Em=Top Wdw=1 (14)
1	Lilly FRET	0	56	5	00:00:00.000	De=2nd Ex=Top Em=Top Wdw=1 (142)
Results for Lilly FRET(1) - channel 2 window 1 (Counts)
	01	02	03	04	05	06	07	08	09	10	11	12	13	14	15	16	17	18	19	20	21	22	23	24
A	180	139602	133386	133995	125719	137269	131343	134025	133138	135270	128570	137652	132105	129298	136728	127725	131142	131208	130444	135454	123570	135665	128281	132036
B	134437	136353	131002	135736	128999	136752	136234	129714	131882	136619	131608	137991	129216	134213	136169	130068	136011	136315	135009	135348	132949	136081	132869	172
C	127	136957	137332	133788	137876	133493	135088	135383	132462	137998	134764	137471	137364	134639	137003	134555	132396	135618	130099	129173	130429	132533	134773	132622
D	137777	132346	135478	131453	135901	129489	134920	133031	135048	130333	135899	136953	127846	133180	135480	129756	135213	133615	134857	133554	127387	130384	130437	88
E	74	130746	134260	136150	135952	133735	135089	134137	127943	135837	128604	134820	134408	133455	133350	133637	129802	131297	132802	125148	129007	131396	128672	133072
F	135920	132699	132315	128736	131520	125389	133010	131824	131992	132880	131777	131334	126496	132109	127232	130581	131961	131676	132300	131613	125450	132820	128337	1545
G	61	129436	134519	130534	136146	132988	135614	127054	132792	130833	135765	135308	132882	135021	134204	130879	132132	131269	122594	133106	134311	132451	133781	135610
H	137200	131214	133425	129283	127381	126501	132292	131240	134315	131334	132878	133656	132334	128662	132616	133485	130061	131637	128787	132933	124260	132847	122783	154
I	66	134179	137367	135595	136820	135242	135488	136991	134145	136381	134226	135377	132050	135030	134393	130342	135050	133112	134439	135084	130999	132898	134263	135357
J	136288	131550	130616	133705	125303	129440	132004	131137	133840	134784	133686	133790	133747	133713	134943	132733	132506	124257	135407	129073	130903	133652	125357	526
K	67	131841	135422	134730	133914	130112	132757	133788	130605	134080	134785	127361	129947	133061	133391	133285	131485	130639	129836	127922	130885	132482	130916	132970
L	134578	134345	132870	126526	131851	130133	130947	131736	132808	133083	132845	131317	132787	131335	133210	130422	130582	129961	132538	131047	127696	128151	127363	325
M	321	126015	122723	130613	127023	128566	120285	116977	136660	125249	123853	126101	121367	124616	127749	123910	124986	123278	119155	121803	128813	123496	127561	124021
N	117559	120204	127835	125818	123133	114483	125483	124152	124329	124912	126532	117123	125791	127719	127029	127502	123772	125450	126234	116852	123003	121897	121928	13615
O	72	133743	135672	134400	134635	132466	135311	134414	135570	134312	132342	133189	132653	132633	132062	134350	133047	131144	130619	130863	131169	129815	132570	131255
P	147832	130168	129569	130407	132236	128793	130680	128917	131029	128560	128070	125953	127840	125983	131325	135183	131493	126513	129090	128603	130691	128036	128832	1136
Basic assay information
Assay ID:				19028
Assay Started:				23-08-23 14:41:25
Assay Finished:				23-08-23 14:46:31
Assay Exported:				23-08-23 14:46:31
Protocol ID:				100202
Protocol Name:				Lilly FRET_384
Serial#:				="1040204"
Protocol information
Protocol:
Protocol name				Lilly FRET_384
Number of assay repeats				1
Start assay repeat each				N/A
Number of plate repeats				1
Start plate repeat each				N/A
Is label meas. height used				Yes
Height of measurement				Defined in label
Is gripper height used				No
Mode of measurement				By Columns bi-directional
Rotated plate				No
Soft move				No
Protocol notes
Plate type:
Name of the plate type				384 OptiPlate
Number of rows				16
Number of columns				24
Number of the wells in the plate				384
Height of the plate				14.35 mm
Coordinates of corners:
384 OptiPlate + Lilly FRET
12.1 mm x------------------------------------------------------- x 115.6 mm
9 mm 9 mm
12.1 mm x------------------------------------------------------- x 115.6 mm
76.5 mm 76.5 mm
Platemap:
Plate				1
Group				1
	01	02	03	04	05	06	07	08	09	10	11	12	13	14	15	16	17	18	19	20	21	22	23	24
A	-	-	-	-	-	-	-	-	-	-	-	-	-	-	-	-	-	-	-	-	-	-	-	-
B	-	-	-	-	-	-	-	-	-	-	-	-	-	-	-	-	-	-	-	-	-	-	-	-
C	-	-	-	-	-	-	-	-	-	-	-	-	-	-	-	-	-	-	-	-	-	-	-	-
D	-	-	-	-	-	-	-	-	-	-	-	-	-	-	-	-	-	-	-	-	-	-	-	-
E	-	-	-	-	-	-	-	-	-	-	-	-	-	-	-	-	-	-	-	-	-	-	-	-
F	-	-	-	-	-	-	-	-	-	-	-	-	-	-	-	-	-	-	-	-	-	-	-	-
G	-	-	-	-	-	-	-	-	-	-	-	-	-	-	-	-	-	-	-	-	-	-	-	-
H	-	-	-	-	-	-	-	-	-	-	-	-	-	-	-	-	-	-	-	-	-	-	-	-
I	-	-	-	-	-	-	-	-	-	-	-	-	-	-	-	-	-	-	-	-	-	-	-	-
J	-	-	-	-	-	-	-	-	-	-	-	-	-	-	-	-	-	-	-	-	-	-	-	-
K	-	-	-	-	-	-	-	-	-	-	-	-	-	-	-	-	-	-	-	-	-	-	-	-
L	-	-	-	-	-	-	-	-	-	-	-	-	-	-	-	-	-	-	-	-	-	-	-	-
M	-	-	-	-	-	-	-	-	-	-	-	-	-	-	-	-	-	-	-	-	-	-	-	-
N	-	-	-	-	-	-	-	-	-	-	-	-	-	-	-	-	-	-	-	-	-	-	-	-
O	-	-	-	-	-	-	-	-	-	-	-	-	-	-	-	-	-	-	-	-	-	-	-	-
P	-	-	-	-	-	-	-	-	-	-	-	-	-	-	-	-	-	-	-	-	-	-	-	-
- - Undefined
Calculations:
Plate				1
Formula index				Calc 1
Formula name				Label ratio
Formula				Label ratio where X = Lilly FRET(1) channel 1 window 1 Y = Lilly FRET(1) channel 2 window 1
Auto export parameters:
Export format				Plate2
Include basic assay information				Yes
Place assay information at				End of file
Include basic plate information				Yes
Place plate information at				Beginning of plate
Include protocol information				Yes
Protocol info level				Large
Include error and warning information				Yes
Include background information				Yes
Add plate number to the file name				Yes
Each plate to separate file				No
Field separator to use				System
File name format				<DefaultDataFolder>\<Date>\<ProtocolName>_<AssayID>.csv
Operations:
Plate 1
Group 1
Measurement
Label				Lilly FRET(1)
Labels:
Lilly FRET				6000025
Light source				Laser
Top mirror				LANCE/DELFIA Bias
Bottom mirror				N/A
Exc. filter				N/A
Using of excitation filter				Top
Ems. filter				APC 665
Using of emission filter				Top
2nd ems. filter				Europium 615
Using of 2nd emission filter				Top
Measurement height				7.3 mm
Cycle				16600
Delay				30
Number of flashes				20
Number of flashes for 2nd detector				5
Number of sequence windows				1
Total time of windows				500
Excitation light				100%
Reference excitation light				100%
Reference AD gain				4
Reference signal				323509
Last edited				13-06-14 09:17:06
Last edited by				EnVision
Factory preset				No
Filters:
APC 665				205
Filter type				Emission
Description				M665 CWL=665nm BW=7 5nm Tmin=75%
Used with				Luminescence DELFIA - Time-resolved Fluorescence Fluorescence Intensity LANCE - Time-resolved Fluorescence
Last edited				26-02-19 14:51:38
Last edited by				Installation
Factory preset				Yes
Europium 615				203
Filter type				Emission
Description				M615 CWL=615nm BW=8 5nm Tmin=80%
Used with				Luminescence DELFIA - Time-resolved Fluorescence Fluorescence Intensity LANCE - Time-resolved FluorescenceLuminescence Absorbance DELFIA - Time-resolved Fluorescence Fluorescence Intensity LANCE - Time-resolved Fluorescence
Last edited				26-02-19 14:51:38
Last edited by				Installation
Factory preset				Yes
Mirror modules:
LANCE/DELFIA Bias				445
Used by				Top
Dual				No
Bias				Yes
Description				D400
Used with				Luminescence DELFIA - Time-resolved Fluorescence Fluorescence Intensity LANCE - Time-resolved Fluorescence
Last edited				26-02-19 14:51:38
Last edited by				Installation
Factory preset				Yes
Instrument:
Serial number				1040204
Nickname				EnVision
Normalization:
Exported with EnVision Workstation version 1.14.3049.528
