## Supplementary material for "Genome-wide arrayed CRISPR activation screen for prion protein modulators": Plate_XXX_B.csv

Plate information
Plate	Repeat	Barcode	Measured height	Chamber temperature at start	Chamber temperature at end	Humidity at start	Humidity at end	Ambient temperature at start	Ambient temperature at end	Formula	Measurement date
1	1	=""	N/A	N/A	N/A	N/A	N/A	N/A	N/A	Calc 1: Label ratio = X / Y where X = Lilly FRET(1) channel 1 window 1 Y = Lilly FRET(1) channel 2 window 1	23-08-23 14:14:33
Background information
Plate	Label	Result	Signal	Flashes/Time	Meastime	MeasInfo
1	Lilly FRET	0	105	20	00:00:00.000	De=1st Ex=Top Em=Top Wdw=1 (14)
1	Lilly FRET	0	58	5	00:00:00.000	De=2nd Ex=Top Em=Top Wdw=1 (142)
Calculated results: Calc 1: Label ratio = X / Y where X = Lilly FRET(1) channel 1 window 1 Y = Lilly FRET(1) channel 2 window 1
	01	02	03	04	05	06	07	08	09	10	11	12	13	14	15	16	17	18	19	20	21	22	23	24
A	0.72067039106	0.06901756798	0.06612699515	0.06896322208	0.06580694546	0.06853188107	0.07024671686	0.06930532283	0.0700028302	0.06725933974	0.06892433939	0.07212744516	0.07477364619	0.06674566165	0.07181441252	0.0711501126	0.07209769531	0.07120700873	0.07067140481	0.07327476027	0.07227550971	0.07422150743	0.07730013917	0.02157864425
B	0.01918723488	0.03786390817	0.04643661142	0.04936319655	0.04255742878	0.05190912993	0.05546297452	0.04938139524	0.05060796991	0.0565112517	0.0507829793	0.03538503644	0.05456453305	0.04969347331	0.05186779311	0.05583428845	0.04155847934	0.03574043068	0.06694014134	0.06736672643	0.06492465891	0.06748043222	0.11029543286	0.68309859155
C	0.87022900763	0.10047767243	0.04555460615	0.04899714944	0.04640299863	0.05128205128	0.05217792827	0.0549188332	0.06031871265	0.04975020816	0.04189372548	0.04934269894	0.05947680512	0.047375	0.04575050043	0.04323175574	0.03523910923	0.05935563817	0.06794904012	0.06577401746	0.06562621689	0.06528974673	0.03850312217	0.02122059427
D	0.01887480225	0.03671081776	0.04613461777	0.03651331427	0.0463796764	0.02798603733	0.05091563304	0.04350736278	0.04211508735	0.04516693285	0.03467864456	0.03238974433	0.0430045916	0.04292104225	0.04688289899	0.03180919051	0.04971112712	0.03882290374	0.06558263602	0.06381702676	0.06626323517	0.06327374841	0.10960047342	1.1975308642
E	1.36363636364	0.1041407742	0.04311055498	0.04181793049	0.03355247915	0.05089968961	0.0441040769	0.04411254164	0.04010616792	0.04860766514	0.04625465858	0.04901462408	0.05308101299	0.03748287988	0.04282142036	0.04014609312	0.05831302474	0.05216394382	0.06525828928	0.06627179786	0.06363442238	0.06629855121	0.03802904708	0.02119486221
F	0.01946550127	0.0363293423	0.06041151279	0.05655841869	0.04923520317	0.05887416486	0.04859110367	0.0528034394	0.05794996086	0.0559161776	0.06066833052	0.05639637733	0.04493004415	0.05541328352	0.05503713876	0.04334577818	0.05927897047	0.06100136291	0.0655056802	0.06473435762	0.06357972246	0.0647065408	0.10862909539	0.05860805861
G	1.71830985915	0.09779037261	0.06042903588	0.0469217793	0.05951522305	0.04918008348	0.05163075046	0.04926299156	0.05448734509	0.05752035132	0.04982601937	0.0561701323	0.06087459492	0.0519406057	0.06036658499	0.06023211066	0.05341704251	0.05649670743	0.0637549796	0.06332493066	0.06307471689	0.06384232631	0.03733824885	0.02058372403
H	0.02002211031	0.0361395902	0.06378775049	0.06259628144	0.06390638364	0.0635395122	0.06255391938	0.06393139144	0.06345238878	0.06336632188	0.06243831831	0.059839108	0.06330379459	0.06408935888	0.06269765088	0.06403524386	0.06481679064	0.06365489232	0.06536344628	0.06120819591	0.0638507188	0.06356351515	0.11510248632	0.59459459459
I	1.35820895522	0.11742918099	0.06206891571	0.06221329023	0.06170816399	0.06240962971	0.06136500497	0.06239367194	0.063803708	0.06251321806	0.06301438252	0.06419529837	0.06490352179	0.06479442131	0.06352794393	0.06374590101	0.06304795248	0.06363933501	0.06469563677	0.06397738762	0.06431092724	0.06468638488	0.03908501839	0.0214402917
J	0.01919341109	0.03738381063	0.06258261543	0.06354423038	0.06379266791	0.0617101617	0.06156649271	0.06274646079	0.06542330352	0.06365164024	0.0636562003	0.06428017862	0.06359236951	0.06407654393	0.06276591046	0.06286392464	0.06322570979	0.06409268862	0.06412221654	0.06401776145	0.06401480252	0.06562240418	0.12105400264	0.16571428571
K	1.98245614035	0.11422352108	0.06086899458	0.06453799343	0.06065664997	0.06022122708	0.06501918672	0.06349632013	0.0641242317	0.06142163977	0.06325285766	0.06290897011	0.06443849053	0.06390065503	0.06467234358	0.06317626527	0.06427433782	0.06450468137	0.06403518837	0.0640198243	0.06323202708	0.06549838987	0.03942690369	0.02061255125
L	0.0191035512	0.03725371727	0.06318026137	0.06439121881	0.06417882459	0.0637766082	0.06318554461	0.06420381398	0.06294135027	0.0648885086	0.062418812	0.06434553991	0.06041227695	0.06294248787	0.06409796358	0.06360854407	0.06501299958	0.06422714274	0.06472419095	0.06458520255	0.06385939554	0.06477853852	0.12170736248	0.29391891892
M	0.31147540984	0.11301509588	0.06424062085	0.06169755594	0.06316821514	0.05992945844	0.06464435666	0.05927169639	0.06154645574	0.0634201854	0.06189678551	0.06192906094	0.06376523981	0.06408190801	0.0648006522	0.06432505123	0.06344711163	0.06332466532	0.06556189366	0.06464012616	0.0637065046	0.06304606193	0.04016190967	0.02059597548
N	0.01843003987	0.03733711375	0.06562984797	0.06496916744	0.06537238655	0.0669192357	0.06207851685	0.06243317002	0.06472945732	0.06514945867	0.06411723939	0.06408709228	0.06368464534	0.06250436646	0.06414699384	0.06348492717	0.06566883284	0.06292749658	0.06352785875	0.06425261306	0.06427993495	0.06510263457	0.12347881335	0.01933241619
O	1.23880597015	0.11842661779	0.0626116633	0.06492931559	0.0642440879	0.0647603343	0.06344384209	0.06331610044	0.06357463746	0.06216072068	0.06389272042	0.06484451573	0.06515098589	0.06391205175	0.0663304421	0.06473024171	0.06649677352	0.06304877866	0.06493662432	0.06405540418	0.0639359515	0.0660662485	0.03941626565	0.02065125671
P	0.01968930147	0.07351298785	0.07133241548	0.07153325689	0.06638758224	0.07133612602	0.07029641043	0.07285977282	0.06899876465	0.07221175786	0.06988832675	0.06847960833	0.06752799178	0.06936456891	0.06769016578	0.06830984364	0.06858081878	0.06998204193	0.06954324438	0.07165298548	0.07033221194	0.07181768166	0.07272306625	0.07612456747
Plate information
Plate	Repeat	Barcode	Measured height	Chamber temperature at start	Chamber temperature at end	Humidity at start	Humidity at end	Ambient temperature at start	Ambient temperature at end	Group	Label	ScanX	ScanY	Measinfo	Kinetics	Measurement date
1	1	=""	14.9	24.77	24.7	47.7	47.2	23.5	23.63	1	Lilly FRET(1)	0	0	De=1st Ex=Top Em=Top Wdw=1 (14)	0	23-08-23 14:14:33
Background information
Plate	Label	Result	Signal	Flashes/Time	Meastime	MeasInfo
1	Lilly FRET	0	105	20	00:00:00.000	De=1st Ex=Top Em=Top Wdw=1 (14)
1	Lilly FRET	0	58	5	00:00:00.000	De=2nd Ex=Top Em=Top Wdw=1 (142)
Results for Lilly FRET(1) - channel 1 window 1 (Counts)
	01	02	03	04	05	06	07	08	09	10	11	12	13	14	15	16	17	18	19	20	21	22	23	24
A	129	9739	8953	9325	8425	9526	9302	9389	9399	9162	9004	10092	9968	8731	9838	9162	9582	9412	9347	10033	8997	10199	9998	2885
B	2619	5205	6147	6775	5556	7136	7555	6462	6755	7825	6768	4913	7176	6736	7134	7356	5714	4931	9122	9206	8751	9199	14799	97
C	114	13883	6291	6652	6487	6900	7119	7480	8104	6931	5712	6835	8285	6443	6331	5879	4733	8143	8923	8567	8595	8690	5235	2846
D	2589	4939	6312	4839	6335	3688	6962	5850	5776	5939	4725	4491	5554	5767	6399	4181	6763	5256	8974	8619	8530	8382	14446	97
E	105	13742	5857	5748	4634	6871	6070	5972	5198	6661	6007	6653	7248	5063	5771	5441	7633	6916	8776	8414	8344	8777	4941	2858
F	2668	4873	8083	7388	6560	7455	6527	7099	7699	7546	8119	7460	5790	7357	7054	5747	7886	8146	8753	8612	8082	8671	14015	96
G	122	12768	8234	6175	8169	6598	7111	6360	7382	7610	6859	7723	8209	7066	8204	7951	7130	7507	7906	8516	8533	8558	5064	2845
H	2771	4801	8588	8208	8219	8141	8411	8461	8682	8503	8541	8093	8358	8400	8426	8634	8505	8495	8503	8203	8048	8543	14342	88
I	91	15852	8594	8544	8548	8503	8458	8582	8693	8572	8583	8804	8658	8855	8656	8359	8608	8567	8766	8669	8472	8665	5302	2940
J	2638	4967	8238	8546	8081	8106	8211	8306	8917	8712	8606	8709	8594	8619	8527	8475	8440	8071	8659	8362	8407	8848	15335	87
K	113	15165	8348	8760	8175	7867	8743	8524	8461	8380	8638	8143	8514	8614	8734	8507	8515	8543	8371	8293	8368	8746	5201	2760
L	2573	5056	8504	8248	8556	8446	8347	8528	8521	8797	8457	8566	8200	8357	8574	8356	8602	8467	8630	8566	8306	8449	15691	87
M	95	14404	7988	8126	8118	7765	7806	7025	8528	8025	7760	7925	7840	8074	8346	8036	8043	7890	7873	7870	8323	7851	5219	2567
N	2191	4530	8461	8239	8142	7719	7889	7824	8124	8256	8234	7594	8094	8052	8274	8190	8165	7958	8085	7598	8024	8078	15159	267
O	83	15960	8586	8800	8753	8640	8625	8573	8689	8508	8662	8733	8766	8546	8825	8816	8924	8430	8653	8463	8521	8700	5275	2741
P	2910	9676	9326	9420	8849	9315	9216	9538	9160	9431	9062	8728	8739	8865	8946	9301	9098	9002	9082	9305	9366	9268	9430	88
Plate information
Plate	Repeat	Barcode	Measured height	Chamber temperature at start	Chamber temperature at end	Humidity at start	Humidity at end	Ambient temperature at start	Ambient temperature at end	Group	Label	ScanX	ScanY	Measinfo	Kinetics	Measurement date
1	1	=""	14.9	24.77	24.7	47.7	47.2	23.5	23.63	1	Lilly FRET(1)	0	0	De=2nd Ex=Top Em=Top Wdw=1 (142)	0	23-08-23 14:14:33
Background information
Plate	Label	Result	Signal	Flashes/Time	Meastime	MeasInfo
1	Lilly FRET	0	105	20	00:00:00.000	De=1st Ex=Top Em=Top Wdw=1 (14)
1	Lilly FRET	0	58	5	00:00:00.000	De=2nd Ex=Top Em=Top Wdw=1 (142)
Results for Lilly FRET(1) - channel 2 window 1 (Counts)
	01	02	03	04	05	06	07	08	09	10	11	12	13	14	15	16	17	18	19	20	21	22	23	24
A	179	141109	135391	135217	128026	139001	132419	135473	134266	136219	130636	139919	133309	130810	136992	128770	132903	132178	132260	136923	124482	137413	129340	133697
B	136497	137466	132374	137248	130553	137471	136217	130859	133477	138468	133273	138844	131514	135551	137542	131747	137493	137967	136271	136655	134787	136321	134176	142
C	131	138170	138098	135763	139797	134550	136437	136201	134353	139316	136345	138521	139298	136000	138381	135988	134311	137190	131319	130249	130969	133099	135963	134115
D	137167	134538	136817	132527	136590	131780	136736	134460	137148	131490	136251	138655	129149	134363	136489	131440	136046	135384	136835	135058	128729	132472	131806	81
E	77	131956	135860	137453	138112	134991	137629	135381	129606	137036	129868	135735	136546	135075	134769	135530	130897	132582	134481	126962	131124	132386	129927	134844
F	137063	134134	133799	130626	133238	126626	134325	134442	132856	134952	133826	132278	128867	132766	128168	132585	133032	133538	133622	133036	127116	134005	129017	1638
G	71	130565	136259	131602	137259	134160	137728	129103	135481	132301	137659	137493	134851	136040	135903	132006	133478	132875	124006	134481	135284	134049	135625	138216
H	138397	132846	134634	131126	128610	128125	134460	132345	136827	134188	136791	135246	132030	131067	134391	134832	131216	133454	130088	134018	126044	134401	124602	148
I	67	134992	138459	137334	138523	136245	137831	137546	136246	137123	136207	137144	133398	136663	136255	131130	136531	134618	135496	135501	131735	133954	135653	137125
J	137443	132865	131634	134489	126676	131356	133368	132374	136297	136870	135195	135485	135142	134511	135854	134815	133490	125927	135039	130620	131329	134832	126679	525
K	57	132766	137147	135734	134775	130635	134468	134244	131947	136434	136563	129441	132126	134803	135050	134655	132479	132440	130725	129538	132338	133530	131915	133899
L	134687	135718	134599	128092	133315	132431	132103	132827	135380	135571	135488	133125	135734	132772	133764	131366	132312	131829	133335	132631	130067	130429	128924	296
M	305	127452	124345	131707	128514	129569	120753	118522	138562	126537	125370	127969	122951	125995	128795	124928	126767	124596	120085	121751	130646	124528	129949	124636
N	118882	121327	128920	126814	124548	115348	127081	125318	125507	126724	128421	118495	127095	128823	128985	129007	124336	126463	127267	118252	124829	124081	122766	13811
O	67	134767	137131	135532	136246	133415	135947	135400	136674	136871	135571	134676	134549	133715	133046	136196	134202	133706	133253	132120	133274	131686	133828	132728
P	147796	131623	130740	131687	133293	130579	131102	130909	132756	130602	129664	127454	129413	127803	132161	136159	132661	128633	130595	129862	133168	129049	129670	1156
Basic assay information
Assay ID:				19022
Assay Started:				23-08-23 14:09:34
Assay Finished:				23-08-23 14:14:41
Assay Exported:				23-08-23 14:14:41
Protocol ID:				100202
Protocol Name:				Lilly FRET_384
Serial#:				="1040204"
Protocol information
Protocol:
Protocol name				Lilly FRET_384
Number of assay repeats				1
Start assay repeat each				N/A
Number of plate repeats				1
Start plate repeat each				N/A
Is label meas. height used				Yes
Height of measurement				Defined in label
Is gripper height used				No
Mode of measurement				By Columns bi-directional
Rotated plate				No
Soft move				No
Protocol notes
Plate type:
Name of the plate type				384 OptiPlate
Number of rows				16
Number of columns				24
Number of the wells in the plate				384
Height of the plate				14.35 mm
Coordinates of corners:
384 OptiPlate + Lilly FRET
12.1 mm x------------------------------------------------------- x 115.6 mm
9 mm 9 mm
12.1 mm x------------------------------------------------------- x 115.6 mm
76.5 mm 76.5 mm
Platemap:
Plate				1
Group				1
	01	02	03	04	05	06	07	08	09	10	11	12	13	14	15	16	17	18	19	20	21	22	23	24
A	-	-	-	-	-	-	-	-	-	-	-	-	-	-	-	-	-	-	-	-	-	-	-	-
B	-	-	-	-	-	-	-	-	-	-	-	-	-	-	-	-	-	-	-	-	-	-	-	-
C	-	-	-	-	-	-	-	-	-	-	-	-	-	-	-	-	-	-	-	-	-	-	-	-
D	-	-	-	-	-	-	-	-	-	-	-	-	-	-	-	-	-	-	-	-	-	-	-	-
E	-	-	-	-	-	-	-	-	-	-	-	-	-	-	-	-	-	-	-	-	-	-	-	-
F	-	-	-	-	-	-	-	-	-	-	-	-	-	-	-	-	-	-	-	-	-	-	-	-
G	-	-	-	-	-	-	-	-	-	-	-	-	-	-	-	-	-	-	-	-	-	-	-	-
H	-	-	-	-	-	-	-	-	-	-	-	-	-	-	-	-	-	-	-	-	-	-	-	-
I	-	-	-	-	-	-	-	-	-	-	-	-	-	-	-	-	-	-	-	-	-	-	-	-
J	-	-	-	-	-	-	-	-	-	-	-	-	-	-	-	-	-	-	-	-	-	-	-	-
K	-	-	-	-	-	-	-	-	-	-	-	-	-	-	-	-	-	-	-	-	-	-	-	-
L	-	-	-	-	-	-	-	-	-	-	-	-	-	-	-	-	-	-	-	-	-	-	-	-
M	-	-	-	-	-	-	-	-	-	-	-	-	-	-	-	-	-	-	-	-	-	-	-	-
N	-	-	-	-	-	-	-	-	-	-	-	-	-	-	-	-	-	-	-	-	-	-	-	-
O	-	-	-	-	-	-	-	-	-	-	-	-	-	-	-	-	-	-	-	-	-	-	-	-
P	-	-	-	-	-	-	-	-	-	-	-	-	-	-	-	-	-	-	-	-	-	-	-	-
- - Undefined
Calculations:
Plate				1
Formula index				Calc 1
Formula name				Label ratio
Formula				Label ratio where X = Lilly FRET(1) channel 1 window 1 Y = Lilly FRET(1) channel 2 window 1
Auto export parameters:
Export format				Plate2
Include basic assay information				Yes
Place assay information at				End of file
Include basic plate information				Yes
Place plate information at				Beginning of plate
Include protocol information				Yes
Protocol info level				Large
Include error and warning information				Yes
Include background information				Yes
Add plate number to the file name				Yes
Each plate to separate file				No
Field separator to use				System
File name format				<DefaultDataFolder>\<Date>\<ProtocolName>_<AssayID>.csv
Operations:
Plate 1
Group 1
Measurement
Label				Lilly FRET(1)
Labels:
Lilly FRET				6000025
Light source				Laser
Top mirror				LANCE/DELFIA Bias
Bottom mirror				N/A
Exc. filter				N/A
Using of excitation filter				Top
Ems. filter				APC 665
Using of emission filter				Top
2nd ems. filter				Europium 615
Using of 2nd emission filter				Top
Measurement height				7.3 mm
Cycle				16600
Delay				30
Number of flashes				20
Number of flashes for 2nd detector				5
Number of sequence windows				1
Total time of windows				500
Excitation light				100%
Reference excitation light				100%
Reference AD gain				4
Reference signal				323509
Last edited				13-06-14 09:17:06
Last edited by				EnVision
Factory preset				No
Filters:
APC 665				205
Filter type				Emission
Description				M665 CWL=665nm BW=7 5nm Tmin=75%
Used with				Luminescence DELFIA - Time-resolved Fluorescence Fluorescence Intensity LANCE - Time-resolved Fluorescence
Last edited				26-02-19 14:51:38
Last edited by				Installation
Factory preset				Yes
Europium 615				203
Filter type				Emission
Description				M615 CWL=615nm BW=8 5nm Tmin=80%
Used with				Luminescence DELFIA - Time-resolved Fluorescence Fluorescence Intensity LANCE - Time-resolved FluorescenceLuminescence Absorbance DELFIA - Time-resolved Fluorescence Fluorescence Intensity LANCE - Time-resolved Fluorescence
Last edited				26-02-19 14:51:38
Last edited by				Installation
Factory preset				Yes
Mirror modules:
LANCE/DELFIA Bias				445
Used by				Top
Dual				No
Bias				Yes
Description				D400
Used with				Luminescence DELFIA - Time-resolved Fluorescence Fluorescence Intensity LANCE - Time-resolved Fluorescence
Last edited				26-02-19 14:51:38
Last edited by				Installation
Factory preset				Yes
Instrument:
Serial number				1040204
Nickname				EnVision
Normalization:
Notifications for plate 1 repeat 1:
WARNING: Plate height defined in the plate editor does not match the actual plate height. Measured height is 14.90 mm. Plate editor height is 14.35 mm. The results may be affected.
Exported with EnVision Workstation version 1.14.3049.528
