## Supplementary material for "Genome-wide arrayed CRISPR activation screen for prion protein modulators": Plate_XXXI_A.csv

Plate information
Plate	Repeat	Barcode	Measured height	Chamber temperature at start	Chamber temperature at end	Humidity at start	Humidity at end	Ambient temperature at start	Ambient temperature at end	Formula	Measurement date
1	1	=""	N/A	N/A	N/A	N/A	N/A	N/A	N/A	Calc 1: Label ratio = X / Y where X = Lilly FRET(1) channel 1 window 1 Y = Lilly FRET(1) channel 2 window 1	05-09-23 10:53:14
Background information
Plate	Label	Result	Signal	Flashes/Time	Meastime	MeasInfo
1	Lilly FRET	0	83	20	00:00:00.000	De=1st Ex=Top Em=Top Wdw=1 (14)
1	Lilly FRET	0	60	5	00:00:00.000	De=2nd Ex=Top Em=Top Wdw=1 (142)
Calculated results: Calc 1: Label ratio = X / Y where X = Lilly FRET(1) channel 1 window 1 Y = Lilly FRET(1) channel 2 window 1
	01	02	03	04	05	06	07	08	09	10	11	12	13	14	15	16	17	18	19	20	21	22	23	24
A	1.27659574468	0.05364329552	0.03780736845	0.04161300586	0.05157490134	0.04397213034	0.04258754382	0.03746009068	0.03869296918	0.03466535225	0.0320505535	0.04090802817	0.05620704467	0.04277398318	0.0369180699	0.05387419753	0.04559694734	0.0432131514	0.04258142966	0.03802064625	0.0421184051	0.04064897016	0.04354740425	0.02222616172
B	0.01997386206	0.03892344911	0.04010272333	0.03628132839	0.03065445624	0.04046389907	0.03757631676	0.04386963792	0.04211522876	0.0306818097	0.04539922103	0.03785384191	0.05383976052	0.0418427568	0.03801133339	0.03381777725	0.03539731147	0.03913988712	0.03967717851	0.03677225997	0.04556623855	0.03868528008	0.03674477397	1.0390625
C	1.75342465753	0.04047956878	0.03723549178	0.04718931076	0.05260425072	0.02947455361	0.03875788821	0.03809026135	0.04075584615	0.03623861072	0.03205633319	0.0406056048	0.03023888297	0.03670882446	0.04093886463	0.04095822053	0.040995586	0.03797235805	0.03703650392	0.03760955271	0.04196777678	0.03926893401	0.040975111	0.0213703636
D	0.02004166576	0.03888347846	0.0382761884	0.03994684703	0.03053424125	0.03163129332	0.05025221983	0.03539829333	0.04656127985	0.03931451613	0.03417021528	0.03124609332	0.0548950019	0.03736724793	0.03811879776	0.04864242131	0.0374622185	0.03979968767	0.03875236295	0.03865767012	0.0444976532	0.03442177062	0.03596289382	1.03053435115
E	1.69565217391	0.03901242666	0.03703347228	0.04466595213	0.04973557041	0.03715853939	0.03683467945	0.03166432467	0.0370055079	0.03593050897	0.03498885448	0.05156046814	0.0307120123	0.04767883149	0.03308332177	0.0405781878	0.04090045525	0.03713221683	0.03620436119	0.04118424569	0.03393568687	0.03377937573	0.05022791088	0.02203816649
F	0.01884297521	0.04018260148	0.03475567292	0.03414282462	0.03005514504	0.04139955087	0.03788467948	0.04282316223	0.03227331578	0.03882481905	0.03763594419	0.04009068406	0.05452628187	0.03149378792	0.04005565155	0.04152876806	0.04117896647	0.04189266915	0.0281320386	0.03350879158	0.04335211535	0.03601960902	0.03929926424	0.61842105263
G	1.27272727273	0.03681720369	0.03379113078	0.04460769951	0.05418796361	0.03878731234	0.03940478299	0.03849321005	0.04070471699	0.04079793988	0.03967072864	0.03837032619	0.02983729698	0.0439845225	0.042144225	0.03868936366	0.03337166679	0.03900347591	0.03476099155	0.03756150862	0.03197890753	0.04719895722	0.04050750205	0.02293158399
H	0.0194580111	0.03279551288	0.03724498221	0.04703074752	0.02929269584	0.03806532188	0.03811601253	0.04057093928	0.03922169341	0.0342380442	0.03376975947	0.03728259321	0.05477418116	0.03776045419	0.03693516699	0.03992434639	0.04254696157	0.04297946809	0.0340810873	0.04009043176	0.03953400811	0.03845109666	0.03767802683	0.92957746479
I	1.01869158879	0.04293744256	0.04321619634	0.03944581904	0.05668205416	0.04451992917	0.04026482137	0.03513868268	0.03683047919	0.03325136244	0.03548501382	0.04121017975	0.03040257649	0.04375214752	0.04253210282	0.04098284918	0.03761371212	0.0395938652	0.04015290788	0.03878556437	0.03464780474	0.03970879729	0.02776318029	0.02229561754
J	0.01926846865	0.04289739496	0.03871672495	0.03693665903	0.03090342306	0.04567565716	0.04377455609	0.03467621562	0.03987851	0.03624258235	0.03966182767	0.03481367434	0.05341095143	0.03888776073	0.02855749159	0.04054948331	0.04058624577	0.04020223554	0.04129665187	0.04826411853	0.04273766033	0.04582080402	0.05017538508	1.05755395683
K	1.0325203252	0.0403257305	0.0341419202	0.04511833784	0.05418777241	0.03961812808	0.0519025751	0.04006291361	0.05753172464	0.0372689197	0.03584197814	0.04736554131	0.03012401849	0.0324233564	0.03419423662	0.03295710403	0.03820589541	0.04259325485	0.03730620513	0.03896614964	0.03816253363	0.03180556268	0.04504140578	0.02192726386
L	0.01975465645	0.03351752271	0.04064648324	0.0496974492	0.03039930137	0.03665896058	0.03878229649	0.04082943322	0.03117968263	0.03471571613	0.03820609027	0.03361369186	0.05448508923	0.04670774256	0.03916331596	0.03643991787	0.02951680982	0.03729952369	0.03687997654	0.0415097405	0.03208540204	0.04452664142	0.03098548197	0.94214876033
M	0.05049005049	0.03796877621	0.03992462692	0.04343151381	0.05372077272	0.03376972592	0.03765068004	0.04090127457	0.04165439878	0.03762078654	0.04140125043	0.04171281733	0.03085267314	0.03920872094	0.04202505127	0.03456379053	0.03776827817	0.04332636076	0.03787262371	0.03250361687	0.03977216102	0.03979813084	0.04144435622	0.02157569785
N	0.0198057886	0.04412447394	0.03378154301	0.04120772803	0.03066013294	0.0378214133	0.04226631532	0.03498381757	0.03815404567	0.03186117787	0.03836114964	0.03925327423	0.05414640859	0.03428028475	0.02733790798	0.03043969265	0.0414957529	0.04115952439	0.03254997098	0.0411676531	0.04501210164	0.03914612147	0.03791929258	0.81746031746
O	1.10091743119	0.03529066059	0.04167624246	0.04339779505	0.05428848632	0.03795242944	0.03089856971	0.04060580275	0.04300375726	0.03465977328	0.04225745987	0.03054443026	0.03048076714	0.03075470724	0.03778091333	0.03298105624	0.04809892949	0.04082416933	0.05030384624	0.0365234375	0.03736689111	0.04021520243	0.04226975886	0.02128516753
P	0.02027241738	0.0423134832	0.04141701618	0.03341331333	0.05451389665	0.03985195708	0.05551552251	0.04266744557	0.03907751915	0.03386903477	0.03889007849	0.03347613679	0.05409405409	0.04576105695	0.05667625857	0.02535930678	0.04605029323	0.0447493806	0.04126142719	0.04491268669	0.04452424768	0.03915599254	0.03964270395	0.83088235294
Plate information
Plate	Repeat	Barcode	Measured height	Chamber temperature at start	Chamber temperature at end	Humidity at start	Humidity at end	Ambient temperature at start	Ambient temperature at end	Group	Label	ScanX	ScanY	Measinfo	Kinetics	Measurement date
1	1	=""	14.8	24.53	24.41	46.4	46.4	23.31	23.43	1	Lilly FRET(1)	0	0	De=1st Ex=Top Em=Top Wdw=1 (14)	0	05-09-23 10:53:14
Background information
Plate	Label	Result	Signal	Flashes/Time	Meastime	MeasInfo
1	Lilly FRET	0	83	20	00:00:00.000	De=1st Ex=Top Em=Top Wdw=1 (14)
1	Lilly FRET	0	60	5	00:00:00.000	De=2nd Ex=Top Em=Top Wdw=1 (142)
Results for Lilly FRET(1) - channel 1 window 1 (Counts)
	01	02	03	04	05	06	07	08	09	10	11	12	13	14	15	16	17	18	19	20	21	22	23	24
A	120	7211	5406	5493	7031	6248	6014	5139	5035	4923	4230	5599	7851	5680	5218	7108	6142	6109	5743	4869	5870	5522	5860	3009
B	2858	5406	5528	4961	4298	5087	5213	6087	5872	4109	6341	5357	7320	5594	5212	4833	4774	5437	5580	5190	6379	5473	5029	133
C	128	5392	5330	6735	7497	4211	5503	5394	5666	5075	4475	5777	4314	5120	5550	5885	5554	5374	5146	5304	5517	5466	5851	2924
D	2761	5430	5258	5351	4242	4249	6814	4953	6368	5499	4622	4249	7641	5130	5347	6840	5280	5301	5371	4973	6077	4885	4970	135
E	117	5472	5002	6251	6978	4678	5117	4349	5086	5003	4756	7137	4294	6646	4530	5331	5705	5115	4604	5702	4616	4660	6887	3028
F	2565	5475	4791	4499	4104	5586	5115	5653	4437	5171	5139	5199	7446	4251	5355	5609	5629	5754	3772	4488	5932	4820	5117	94
G	126	5167	4879	6242	7612	5312	5561	5329	5679	5751	5518	5404	4139	6127	5898	5382	4643	5431	4894	5122	4512	6554	5683	3209
H	2745	4549	4962	6464	3929	5029	5015	5591	5505	4728	4702	4971	7415	5241	5170	5615	5667	5968	4298	5444	5355	5382	5090	132
I	109	6027	5994	5532	7883	6160	5650	4899	5052	4692	5008	5789	4248	6112	5793	5766	5247	5553	5504	5322	4727	5449	3751	3112
J	2644	5831	5281	5029	4124	6000	5749	4716	5462	5057	5456	4658	7340	5362	3981	5576	5364	5582	5506	6349	5861	6278	6909	147
K	127	5472	4784	6228	7360	5482	6996	5400	7875	5161	4882	6406	4105	4480	4712	4523	5248	5836	5046	5248	5120	4342	6021	2967
L	2765	4519	5475	6784	4038	4884	5120	5531	4254	4743	5183	4584	7352	6292	5396	4916	4000	4863	4905	5621	4304	6031	4228	114
M	170	5207	5530	5938	7297	4496	5113	5542	5659	5182	5622	5649	4181	5298	5697	4692	5142	5841	5120	4381	5188	5323	5585	2890
N	2729	5798	4482	5537	4142	4954	5630	4702	5178	4335	5144	5242	7083	4618	3729	4124	5574	5272	4374	5328	6007	5208	5000	103
O	120	4924	5803	6003	7498	5181	4245	5440	5883	4733	5591	4164	4199	4170	5141	4497	6515	5524	6763	4862	5039	5352	5683	2853
P	2807	5705	5530	4498	7318	5330	7473	5697	5285	4550	5267	4454	7310	5999	7642	3386	6219	5870	5511	5900	5976	5209	5268	113
Plate information
Plate	Repeat	Barcode	Measured height	Chamber temperature at start	Chamber temperature at end	Humidity at start	Humidity at end	Ambient temperature at start	Ambient temperature at end	Group	Label	ScanX	ScanY	Measinfo	Kinetics	Measurement date
1	1	=""	14.8	24.53	24.41	46.4	46.4	23.31	23.43	1	Lilly FRET(1)	0	0	De=2nd Ex=Top Em=Top Wdw=1 (142)	0	05-09-23 10:53:14
Background information
Plate	Label	Result	Signal	Flashes/Time	Meastime	MeasInfo
1	Lilly FRET	0	83	20	00:00:00.000	De=1st Ex=Top Em=Top Wdw=1 (14)
1	Lilly FRET	0	60	5	00:00:00.000	De=2nd Ex=Top Em=Top Wdw=1 (142)
Results for Lilly FRET(1) - channel 2 window 1 (Counts)
	01	02	03	04	05	06	07	08	09	10	11	12	13	14	15	16	17	18	19	20	21	22	23	24
A	94	134425	142988	132002	136326	142090	141215	137186	130127	142015	131979	136868	139680	132791	141340	131937	134702	141369	134871	128062	139369	135846	134566	135381
B	143087	138888	137846	136737	140208	125717	138731	138752	139427	133923	139672	141518	135959	133691	137117	142913	134869	138912	140635	141139	139994	141475	136863	128
C	73	133203	143143	142723	142517	142869	141984	141611	139023	140044	139598	142271	142664	139476	135568	143683	135478	141524	138944	141028	131458	139194	142794	136825
D	137763	139648	137370	133953	138926	134329	135596	139922	136766	139872	135264	135985	139193	137286	140272	140618	140942	133192	138598	128642	136569	141916	138198	131
E	69	140263	135067	139950	140302	125893	138918	137347	137439	139241	135929	138420	139815	139391	136927	131376	139485	137751	127167	138451	136022	137954	137115	137398
F	136125	136253	137848	131770	136549	134929	135015	132008	137482	133188	136545	129681	136558	134979	133689	135063	136696	137351	134082	133935	136833	133816	130206	152
G	99	140342	144387	139931	140474	136952	141125	138440	139517	140963	139095	140838	138719	139299	139948	139108	139130	139244	140790	136363	141093	138859	140295	139938
H	141073	138708	133226	137442	134129	132115	131572	137808	140356	138092	139237	133333	135374	138796	139975	140641	133194	138857	126111	135793	135453	139970	135092	142
I	107	140367	138698	140243	139074	138365	140321	139419	137169	141107	141130	140475	139725	139696	136203	140693	139497	140249	137076	137216	136430	137224	135107	139579
J	137219	135929	136401	136152	133448	131361	131332	136001	136966	139532	137563	133798	137425	137884	139403	137511	132163	138848	133328	131547	137139	137012	137697	139
K	123	135695	140121	138037	135824	138371	134791	134788	136881	138480	136209	135246	136270	138172	137801	137239	137361	137017	135259	134681	134163	136517	133677	135311
L	139967	134825	134698	136506	132832	133228	132019	135466	136435	136624	135659	136373	134936	134710	137782	134907	135516	130377	132999	135414	134142	135447	136451	121
M	3367	137139	138511	136721	135832	133137	135801	135497	135856	137743	135793	135426	135515	135123	135562	135749	136146	134814	135190	134785	130443	133750	134759	133947
N	137788	131401	132676	134368	135094	130984	133203	134405	135713	136059	134094	133543	130812	134713	136404	135481	134327	128087	134378	129422	133453	133040	131859	126
O	109	139527	139240	138325	138114	136513	137385	133971	136802	136556	132308	136326	137759	135589	136074	136351	135450	135312	134443	133120	134852	133084	134446	134037
P	138464	134827	133520	134617	134241	133745	134611	133521	135244	134341	135433	133050	135135	131094	134836	133521	135048	131175	133563	131366	134219	133032	132887	136
Basic assay information
Assay ID:				19039
Assay Started:				05-09-23 10:47:34
Assay Finished:				05-09-23 10:53:21
Assay Exported:				05-09-23 10:53:21
Protocol ID:				100202
Protocol Name:				Lilly FRET_384
Serial#:				="1040204"
Protocol information
Protocol:
Protocol name				Lilly FRET_384
Number of assay repeats				1
Start assay repeat each				N/A
Number of plate repeats				1
Start plate repeat each				N/A
Is label meas. height used				Yes
Height of measurement				Defined in label
Is gripper height used				No
Mode of measurement				By Columns bi-directional
Rotated plate				No
Soft move				No
Protocol notes
Plate type:
Name of the plate type				384 OptiPlate
Number of rows				16
Number of columns				24
Number of the wells in the plate				384
Height of the plate				14.35 mm
Coordinates of corners:
384 OptiPlate + Lilly FRET
12.1 mm x------------------------------------------------------- x 115.6 mm
9 mm 9 mm
12.1 mm x------------------------------------------------------- x 115.6 mm
76.5 mm 76.5 mm
Platemap:
Plate				1
Group				1
	01	02	03	04	05	06	07	08	09	10	11	12	13	14	15	16	17	18	19	20	21	22	23	24
A	-	-	-	-	-	-	-	-	-	-	-	-	-	-	-	-	-	-	-	-	-	-	-	-
B	-	-	-	-	-	-	-	-	-	-	-	-	-	-	-	-	-	-	-	-	-	-	-	-
C	-	-	-	-	-	-	-	-	-	-	-	-	-	-	-	-	-	-	-	-	-	-	-	-
D	-	-	-	-	-	-	-	-	-	-	-	-	-	-	-	-	-	-	-	-	-	-	-	-
E	-	-	-	-	-	-	-	-	-	-	-	-	-	-	-	-	-	-	-	-	-	-	-	-
F	-	-	-	-	-	-	-	-	-	-	-	-	-	-	-	-	-	-	-	-	-	-	-	-
G	-	-	-	-	-	-	-	-	-	-	-	-	-	-	-	-	-	-	-	-	-	-	-	-
H	-	-	-	-	-	-	-	-	-	-	-	-	-	-	-	-	-	-	-	-	-	-	-	-
I	-	-	-	-	-	-	-	-	-	-	-	-	-	-	-	-	-	-	-	-	-	-	-	-
J	-	-	-	-	-	-	-	-	-	-	-	-	-	-	-	-	-	-	-	-	-	-	-	-
K	-	-	-	-	-	-	-	-	-	-	-	-	-	-	-	-	-	-	-	-	-	-	-	-
L	-	-	-	-	-	-	-	-	-	-	-	-	-	-	-	-	-	-	-	-	-	-	-	-
M	-	-	-	-	-	-	-	-	-	-	-	-	-	-	-	-	-	-	-	-	-	-	-	-
N	-	-	-	-	-	-	-	-	-	-	-	-	-	-	-	-	-	-	-	-	-	-	-	-
O	-	-	-	-	-	-	-	-	-	-	-	-	-	-	-	-	-	-	-	-	-	-	-	-
P	-	-	-	-	-	-	-	-	-	-	-	-	-	-	-	-	-	-	-	-	-	-	-	-
- - Undefined
Calculations:
Plate				1
Formula index				Calc 1
Formula name				Label ratio
Formula				Label ratio where X = Lilly FRET(1) channel 1 window 1 Y = Lilly FRET(1) channel 2 window 1
Auto export parameters:
Export format				Plate2
Include basic assay information				Yes
Place assay information at				End of file
Include basic plate information				Yes
Place plate information at				Beginning of plate
Include protocol information				Yes
Protocol info level				Large
Include error and warning information				Yes
Include background information				Yes
Add plate number to the file name				Yes
Each plate to separate file				No
Field separator to use				System
File name format				<DefaultDataFolder>\<Date>\<ProtocolName>_<AssayID>.csv
Operations:
Plate 1
Group 1
Measurement
Label				Lilly FRET(1)
Labels:
Lilly FRET				6000025
Light source				Laser
Top mirror				LANCE/DELFIA Bias
Bottom mirror				N/A
Exc. filter				N/A
Using of excitation filter				Top
Ems. filter				APC 665
Using of emission filter				Top
2nd ems. filter				Europium 615
Using of 2nd emission filter				Top
Measurement height				7.3 mm
Cycle				16600
Delay				30
Number of flashes				20
Number of flashes for 2nd detector				5
Number of sequence windows				1
Total time of windows				500
Excitation light				100%
Reference excitation light				100%
Reference AD gain				4
Reference signal				323509
Last edited				13-06-14 09:17:06
Last edited by				EnVision
Factory preset				No
Filters:
APC 665				205
Filter type				Emission
Description				M665 CWL=665nm BW=7 5nm Tmin=75%
Used with				Luminescence DELFIA - Time-resolved Fluorescence Fluorescence Intensity LANCE - Time-resolved Fluorescence
Last edited				26-02-19 14:51:38
Last edited by				Installation
Factory preset				Yes
Europium 615				203
Filter type				Emission
Description				M615 CWL=615nm BW=8 5nm Tmin=80%
Used with				Luminescence DELFIA - Time-resolved Fluorescence Fluorescence Intensity LANCE - Time-resolved FluorescenceLuminescence Absorbance DELFIA - Time-resolved Fluorescence Fluorescence Intensity LANCE - Time-resolved Fluorescence
Last edited				26-02-19 14:51:38
Last edited by				Installation
Factory preset				Yes
Mirror modules:
LANCE/DELFIA Bias				445
Used by				Top
Dual				No
Bias				Yes
Description				D400
Used with				Luminescence DELFIA - Time-resolved Fluorescence Fluorescence Intensity LANCE - Time-resolved Fluorescence
Last edited				26-02-19 14:51:38
Last edited by				Installation
Factory preset				Yes
Instrument:
Serial number				1040204
Nickname				EnVision
Normalization:
Exported with EnVision Workstation version 1.14.3049.528
