## Supplementary material for "Genome-wide arrayed CRISPR activation screen for prion protein modulators": Plate_XXXI_B.csv

Plate information
Plate	Repeat	Barcode	Measured height	Chamber temperature at start	Chamber temperature at end	Humidity at start	Humidity at end	Ambient temperature at start	Ambient temperature at end	Formula	Measurement date
1	1	=""	N/A	N/A	N/A	N/A	N/A	N/A	N/A	Calc 1: Label ratio = X / Y where X = Lilly FRET(1) channel 1 window 1 Y = Lilly FRET(1) channel 2 window 1	05-09-23 10:58:55
Background information
Plate	Label	Result	Signal	Flashes/Time	Meastime	MeasInfo
1	Lilly FRET	0	129	20	00:00:00.000	De=1st Ex=Top Em=Top Wdw=1 (14)
1	Lilly FRET	0	63	5	00:00:00.000	De=2nd Ex=Top Em=Top Wdw=1 (142)
Calculated results: Calc 1: Label ratio = X / Y where X = Lilly FRET(1) channel 1 window 1 Y = Lilly FRET(1) channel 2 window 1
	01	02	03	04	05	06	07	08	09	10	11	12	13	14	15	16	17	18	19	20	21	22	23	24
A	0.88888888889	0.04982116735	0.04036294243	0.04464365223	0.05756052653	0.04935801001	0.04965486856	0.0448055691	0.04496740295	0.03877071921	0.03795696913	0.04716757525	0.06078389069	0.0483838676	0.04039466472	0.04180108799	0.05430182324	0.04796909492	0.04679266443	0.04500616051	0.04610164119	0.04676209745	0.05011440653	0.02171655805
B	0.01990332465	0.04418303075	0.04312237391	0.04104491172	0.03262288867	0.04686770542	0.04294478528	0.05064352645	0.04608383022	0.03387776384	0.050766898	0.04366344929	0.06601472366	0.04919054	0.04431622278	0.03826983251	0.03939398198	0.04282703545	0.0449853916	0.03976846545	0.04890229572	0.04026383217	0.04225452473	0.82269503546
C	0.96296296296	0.04591879801	0.03921457753	0.05288796608	0.05965083444	0.03099165894	0.03988002433	0.04289378513	0.0460922276	0.03997345349	0.03459226979	0.04537549407	0.03310703269	0.04012266255	0.04673800337	0.05413860158	0.04567007011	0.04327343406	0.03976964722	0.03979160595	0.04716981132	0.04363803399	0.04464023284	0.02248431408
D	0.01952454126	0.04344102597	0.04383094702	0.04452393047	0.02793807178	0.03490507828	0.05857193859	0.03993501426	0.0512247335	0.04393704019	0.03665755107	0.03410642161	0.06210566432	0.0415634287	0.04107337669	0.05241701069	0.03795773762	0.045024265	0.04140806402	0.04241410873	0.04872599181	0.03629668968	0.03803763919	1.04545454545
E	1.01298701299	0.04238849189	0.04086263154	0.04722801822	0.05815534814	0.04120628253	0.04064686252	0.03519639389	0.03874580704	0.03962257224	0.03816620053	0.0528850012	0.03430376251	0.0543580968	0.03347447358	0.04307521753	0.04473176129	0.03914301144	0.04076010932	0.04531490571	0.03656939629	0.03611550546	0.04465238153	0.02177044175
F	0.01944440513	0.04236028537	0.03639392076	0.03589024483	0.03102616577	0.045419471	0.04241301065	0.0487541288	0.03571658684	0.04318358419	0.04154258168	0.04232189505	0.05813683919	0.03282086469	0.04357142857	0.04708789934	0.04376390953	0.04572636354	0.0293040293	0.03581061736	0.046306884	0.03726475745	0.04279472803	0.68181818182
G	1.01459854015	0.03954681488	0.03548144255	0.04821269468	0.0561872235	0.04035766247	0.04412172195	0.04195551757	0.04441315935	0.04339604734	0.0419892625	0.04005207967	0.03146447928	0.04605632223	0.04545615163	0.03175517168	0.03522011686	0.04091606524	0.03569618366	0.04169049525	0.03384349454	0.05166885451	0.042734375	0.02248549152
H	0.01975018533	0.0341742735	0.04047521566	0.04231593371	0.03159942353	0.04084647777	0.03987624119	0.04399641381	0.04269937948	0.03843127246	0.03701914538	0.04211545624	0.06084027231	0.0403212553	0.04020271002	0.0437448289	0.04460273808	0.04551015415	0.03850581247	0.04403037458	0.04324606549	0.0412656512	0.03939491567	0.83333333333
I	1.14516129032	0.04651376601	0.04696552749	0.04076635813	0.05672587668	0.04742749228	0.0424158239	0.03584087946	0.04084899922	0.03309593044	0.03780639801	0.04398278655	0.03185288904	0.04567883318	0.04501078081	0.04517452336	0.04017759611	0.04408214698	0.04328570117	0.0432105961	0.03777188938	0.0416735429	0.02856813565	0.02195214847
J	0.02041632449	0.04402304228	0.04108621547	0.04004741706	0.03182504856	0.05200002859	0.04415900117	0.03605862359	0.04267188611	0.04023835504	0.04384623012	0.03773397758	0.05513353703	0.04214594322	0.02928989045	0.04396297397	0.04198396794	0.04254615232	0.04131192674	0.02953684865	0.04448265221	0.04880521465	0.05075741825	1.09523809524
K	0.9776119403	0.04530510728	0.03639709053	0.04906239198	0.05597545407	0.04169502152	0.05883414025	0.0435977075	0.06344382321	0.03849545971	0.03910132399	0.05264451577	0.03142192519	0.0329075775	0.03491648219	0.03376016938	0.04114499156	0.0450854123	0.03838596337	0.04239834761	0.04010098423	0.03384854503	0.04921271365	0.0221068366
L	0.01975383026	0.03460733139	0.04216094786	0.0527963424	0.03100385956	0.03746201479	0.04344528869	0.0443930365	0.03284556571	0.0376347552	0.04111302847	0.03622229573	0.06086172706	0.05115034625	0.04235705032	0.03840001153	0.02975304333	0.03890047503	0.03913112921	0.04315663285	0.03372737401	0.04419331535	0.03194748044	0.93181818182
M	0.91549295775	0.03912730027	0.02932916643	0.04514314298	0.05630603883	0.03777265601	0.03907399973	0.04340945716	0.04619919953	0.04010301166	0.04367890569	0.04366151046	0.03097939407	0.04251626898	0.04442917669	0.03682512056	0.04129284815	0.0458518621	0.03926371035	0.03292156747	0.03997745714	0.04147890284	0.04236047909	0.02216584723
N	0.01903349579	0.04660722005	0.0360531734	0.04309069308	0.03144214747	0.04117319418	0.04422764721	0.03635581919	0.03992766519	0.03205977197	0.040472116	0.0414620919	0.06004539965	0.03611437812	0.0287583295	0.03015187504	0.04388254838	0.04343520298	0.03381965891	0.04467788144	0.04627093075	0.04002043219	0.03879374869	0.93548387097
O	0.81212121212	0.03642498205	0.04368192743	0.04498345236	0.05670319489	0.04092963873	0.03237488547	0.04227061037	0.04591293232	0.03591497679	0.04597676171	0.03322668511	0.03271710046	0.03151344988	0.03836866112	0.03539512251	0.05115307619	0.04084182346	0.05334951992	0.03731114069	0.03905674282	0.04119137222	0.04507144122	0.02184429273
P	0.02031708582	0.04410314835	0.04336037435	0.03512757394	0.05932110933	0.04345856862	0.05652297614	0.04690181406	0.04277734364	0.03753098771	0.04597641281	0.03443176075	0.06083249822	0.05108426178	0.05960492707	0.02804412295	0.04810022772	0.04678834549	0.04330134469	0.04547512824	0.04569827756	0.04012759362	0.03835739745	0.98734177215
Plate information
Plate	Repeat	Barcode	Measured height	Chamber temperature at start	Chamber temperature at end	Humidity at start	Humidity at end	Ambient temperature at start	Ambient temperature at end	Group	Label	ScanX	ScanY	Measinfo	Kinetics	Measurement date
1	1	=""	14.85	24.43	24.41	46.4	46.2	23.41	23.53	1	Lilly FRET(1)	0	0	De=1st Ex=Top Em=Top Wdw=1 (14)	0	05-09-23 10:58:55
Background information
Plate	Label	Result	Signal	Flashes/Time	Meastime	MeasInfo
1	Lilly FRET	0	129	20	00:00:00.000	De=1st Ex=Top Em=Top Wdw=1 (14)
1	Lilly FRET	0	63	5	00:00:00.000	De=2nd Ex=Top Em=Top Wdw=1 (142)
Results for Lilly FRET(1) - channel 1 window 1 (Counts)
	01	02	03	04	05	06	07	08	09	10	11	12	13	14	15	16	17	18	19	20	21	22	23	24
A	144	7118	5605	6016	7753	7054	6762	6063	6256	5450	5072	6567	8452	6525	5527	5740	7416	6519	6509	5881	6399	6148	6921	2949
B	2767	6201	5932	5647	4647	6425	6034	6945	6268	4808	6964	6202	9012	6791	6298	5198	5606	6076	6359	5620	6825	5610	5930	116
C	156	6528	5548	7285	8682	4180	5704	6037	6410	5722	4858	6314	4701	5613	6626	7684	6280	5989	5649	5461	6270	6080	6227	3218
D	2808	6087	6095	6311	3970	4865	8203	5629	7035	5996	5134	4847	8800	5888	5798	7123	5132	6383	5671	5885	6695	5126	5346	138
E	156	5914	5673	6315	8125	5415	5688	4966	5452	5396	5363	7249	4844	7306	4696	5906	6186	5291	5682	6269	4915	4954	6237	3023
F	2748	5700	5091	4735	4245	6357	5813	6406	4989	6002	5817	5719	7774	4592	5795	6497	6155	6209	4096	4753	6196	6376	5877	105
G	139	5365	4996	6764	7798	5520	6210	5695	6341	5944	5944	5691	4534	6568	6432	4467	4961	5760	4789	5832	4699	7203	6017	3181
H	2824	4691	5635	5806	4451	5723	5542	6036	5966	5421	5211	5654	8651	5643	5569	6186	5936	6324	5419	6210	5798	5784	5258	120
I	142	6577	6639	5611	8038	6178	5985	5086	5843	4712	5369	6163	4618	6295	6367	6343	5701	6227	6128	5931	5260	5808	3966	3170
J	2859	6022	5701	5608	4424	7276	6140	4933	5821	5679	6191	5326	7795	6009	4128	6065	5866	5787	5522	4181	6054	6836	7080	138
K	131	6339	5064	6813	7717	5453	8154	6078	8726	5456	5437	7282	4255	4586	4858	4656	5728	6168	5255	5686	5480	4704	6726	3091
L	2754	4694	5818	7252	4137	5227	5958	6064	4588	5254	5718	5037	8440	7150	5918	5329	4177	5372	5390	5904	4662	5995	4443	123
M	130	5373	4073	6227	7586	5228	5256	5980	6441	5606	6067	5998	4175	5782	6208	5078	5675	6300	5162	4456	5533	5624	5818	2962
N	2644	6361	4833	5912	4321	5618	5830	4989	5564	4454	5747	5734	8253	4913	4005	4189	6102	5921	4446	6082	6165	5406	5183	116
O	134	5074	6052	6198	7834	5514	4452	5818	6465	4998	6347	4611	4573	4310	5291	4939	7078	5492	7251	5102	5300	5626	6107	3030
P	2859	6039	5949	4809	8156	5949	7748	6368	5912	5102	6179	4633	8377	6841	8144	3811	6569	6319	5938	6126	6264	5359	5284	156
Plate information
Plate	Repeat	Barcode	Measured height	Chamber temperature at start	Chamber temperature at end	Humidity at start	Humidity at end	Ambient temperature at start	Ambient temperature at end	Group	Label	ScanX	ScanY	Measinfo	Kinetics	Measurement date
1	1	=""	14.85	24.43	24.41	46.4	46.2	23.41	23.53	1	Lilly FRET(1)	0	0	De=2nd Ex=Top Em=Top Wdw=1 (142)	0	05-09-23 10:58:55
Background information
Plate	Label	Result	Signal	Flashes/Time	Meastime	MeasInfo
1	Lilly FRET	0	129	20	00:00:00.000	De=1st Ex=Top Em=Top Wdw=1 (14)
1	Lilly FRET	0	63	5	00:00:00.000	De=2nd Ex=Top Em=Top Wdw=1 (142)
Results for Lilly FRET(1) - channel 2 window 1 (Counts)
	01	02	03	04	05	06	07	08	09	10	11	12	13	14	15	16	17	18	19	20	21	22	23	24
A	162	142871	138865	134756	134693	142915	136180	135318	139123	140570	133625	139227	139050	134859	136825	137317	136570	135900	139103	130671	138802	131474	138104	135795
B	139022	140348	137562	137581	142446	137088	140506	137135	136013	141922	137176	142041	136515	138055	142115	135825	142306	141873	141357	141318	139564	139331	140340	141
C	162	142164	141478	137744	145547	134875	143029	140743	139069	143145	140436	139150	141994	139896	141769	141932	137508	138399	142043	137240	132924	139328	139493	143122
D	143819	140121	139057	141744	142100	139378	140050	140954	137336	136468	140053	142114	141694	141663	141162	135891	135203	141768	136954	138751	137401	141225	140545	132
E	154	139519	138831	133713	139712	131412	139937	141094	140712	136185	140517	137071	141209	134405	140286	137109	138291	135171	139401	138343	134402	137171	139679	138858
F	141326	134560	139886	131930	136820	139962	137057	131394	139683	138988	140025	135131	133719	139911	133000	137976	140641	135786	139776	132726	133803	171100	137330	154
G	137	135662	140806	140295	138786	136777	140747	135739	142773	136971	141560	142090	144099	142608	141499	140670	140857	140776	134160	139888	138845	139407	140800	141469
H	142986	137267	139221	137206	140857	140110	138980	137193	139721	141057	140765	134250	142192	139951	138523	141411	133086	138958	140732	141039	134070	140165	133469	144
I	124	141399	141359	137638	141699	130262	141103	141905	143039	142374	142013	140123	144979	137810	141455	140411	141895	141259	141571	137258	139257	139369	138826	144405
J	140035	136792	138757	140034	139010	139923	139043	136805	136413	141134	141198	141146	141384	142576	140936	137957	139720	136017	133666	141552	136098	140067	139487	126
K	134	139918	139132	138864	137864	130783	138593	139411	137539	141731	139049	138324	135415	139360	139132	137914	139215	136807	136899	134109	136655	138972	136672	139821
L	139416	135636	137995	137358	133435	139528	137138	136598	139684	139605	139080	139058	138675	139784	139717	138776	140389	138096	137742	136804	138226	135654	139072	132
M	142	137321	138872	137939	134728	138407	134514	137758	139418	139790	138900	137375	134767	135995	139728	137895	137433	137399	131470	135352	138403	135587	137345	133629
N	138913	136481	134052	137199	137427	136448	131818	137227	139352	138928	141999	138295	137446	136040	139264	138930	139053	136318	131462	136130	133237	135081	133604	124
O	165	139300	138547	137784	138158	134719	137514	137637	140810	139162	138048	138774	139774	136767	137899	139539	138369	134470	135915	136742	135700	136582	135496	138709
P	140719	136929	137199	136901	137489	136889	137077	135773	138204	135941	134395	134556	137706	133916	136633	135893	136569	135055	137132	134711	137073	133549	137757	158
Basic assay information
Assay ID:				19040
Assay Started:				05-09-23 10:54:01
Assay Finished:				05-09-23 10:59:03
Assay Exported:				05-09-23 10:59:03
Protocol ID:				100202
Protocol Name:				Lilly FRET_384
Serial#:				="1040204"
Protocol information
Protocol:
Protocol name				Lilly FRET_384
Number of assay repeats				1
Start assay repeat each				N/A
Number of plate repeats				1
Start plate repeat each				N/A
Is label meas. height used				Yes
Height of measurement				Defined in label
Is gripper height used				No
Mode of measurement				By Columns bi-directional
Rotated plate				No
Soft move				No
Protocol notes
Plate type:
Name of the plate type				384 OptiPlate
Number of rows				16
Number of columns				24
Number of the wells in the plate				384
Height of the plate				14.35 mm
Coordinates of corners:
384 OptiPlate + Lilly FRET
12.1 mm x------------------------------------------------------- x 115.6 mm
9 mm 9 mm
12.1 mm x------------------------------------------------------- x 115.6 mm
76.5 mm 76.5 mm
Platemap:
Plate				1
Group				1
	01	02	03	04	05	06	07	08	09	10	11	12	13	14	15	16	17	18	19	20	21	22	23	24
A	-	-	-	-	-	-	-	-	-	-	-	-	-	-	-	-	-	-	-	-	-	-	-	-
B	-	-	-	-	-	-	-	-	-	-	-	-	-	-	-	-	-	-	-	-	-	-	-	-
C	-	-	-	-	-	-	-	-	-	-	-	-	-	-	-	-	-	-	-	-	-	-	-	-
D	-	-	-	-	-	-	-	-	-	-	-	-	-	-	-	-	-	-	-	-	-	-	-	-
E	-	-	-	-	-	-	-	-	-	-	-	-	-	-	-	-	-	-	-	-	-	-	-	-
F	-	-	-	-	-	-	-	-	-	-	-	-	-	-	-	-	-	-	-	-	-	-	-	-
G	-	-	-	-	-	-	-	-	-	-	-	-	-	-	-	-	-	-	-	-	-	-	-	-
H	-	-	-	-	-	-	-	-	-	-	-	-	-	-	-	-	-	-	-	-	-	-	-	-
I	-	-	-	-	-	-	-	-	-	-	-	-	-	-	-	-	-	-	-	-	-	-	-	-
J	-	-	-	-	-	-	-	-	-	-	-	-	-	-	-	-	-	-	-	-	-	-	-	-
K	-	-	-	-	-	-	-	-	-	-	-	-	-	-	-	-	-	-	-	-	-	-	-	-
L	-	-	-	-	-	-	-	-	-	-	-	-	-	-	-	-	-	-	-	-	-	-	-	-
M	-	-	-	-	-	-	-	-	-	-	-	-	-	-	-	-	-	-	-	-	-	-	-	-
N	-	-	-	-	-	-	-	-	-	-	-	-	-	-	-	-	-	-	-	-	-	-	-	-
O	-	-	-	-	-	-	-	-	-	-	-	-	-	-	-	-	-	-	-	-	-	-	-	-
P	-	-	-	-	-	-	-	-	-	-	-	-	-	-	-	-	-	-	-	-	-	-	-	-
- - Undefined
Calculations:
Plate				1
Formula index				Calc 1
Formula name				Label ratio
Formula				Label ratio where X = Lilly FRET(1) channel 1 window 1 Y = Lilly FRET(1) channel 2 window 1
Auto export parameters:
Export format				Plate2
Include basic assay information				Yes
Place assay information at				End of file
Include basic plate information				Yes
Place plate information at				Beginning of plate
Include protocol information				Yes
Protocol info level				Large
Include error and warning information				Yes
Include background information				Yes
Add plate number to the file name				Yes
Each plate to separate file				No
Field separator to use				System
File name format				<DefaultDataFolder>\<Date>\<ProtocolName>_<AssayID>.csv
Operations:
Plate 1
Group 1
Measurement
Label				Lilly FRET(1)
Labels:
Lilly FRET				6000025
Light source				Laser
Top mirror				LANCE/DELFIA Bias
Bottom mirror				N/A
Exc. filter				N/A
Using of excitation filter				Top
Ems. filter				APC 665
Using of emission filter				Top
2nd ems. filter				Europium 615
Using of 2nd emission filter				Top
Measurement height				7.3 mm
Cycle				16600
Delay				30
Number of flashes				20
Number of flashes for 2nd detector				5
Number of sequence windows				1
Total time of windows				500
Excitation light				100%
Reference excitation light				100%
Reference AD gain				4
Reference signal				323509
Last edited				13-06-14 09:17:06
Last edited by				EnVision
Factory preset				No
Filters:
APC 665				205
Filter type				Emission
Description				M665 CWL=665nm BW=7 5nm Tmin=75%
Used with				Luminescence DELFIA - Time-resolved Fluorescence Fluorescence Intensity LANCE - Time-resolved Fluorescence
Last edited				26-02-19 14:51:38
Last edited by				Installation
Factory preset				Yes
Europium 615				203
Filter type				Emission
Description				M615 CWL=615nm BW=8 5nm Tmin=80%
Used with				Luminescence DELFIA - Time-resolved Fluorescence Fluorescence Intensity LANCE - Time-resolved FluorescenceLuminescence Absorbance DELFIA - Time-resolved Fluorescence Fluorescence Intensity LANCE - Time-resolved Fluorescence
Last edited				26-02-19 14:51:38
Last edited by				Installation
Factory preset				Yes
Mirror modules:
LANCE/DELFIA Bias				445
Used by				Top
Dual				No
Bias				Yes
Description				D400
Used with				Luminescence DELFIA - Time-resolved Fluorescence Fluorescence Intensity LANCE - Time-resolved Fluorescence
Last edited				26-02-19 14:51:38
Last edited by				Installation
Factory preset				Yes
Instrument:
Serial number				1040204
Nickname				EnVision
Normalization:
Notifications for plate 1 repeat 1:
WARNING: Plate height defined in the plate editor does not match the actual plate height. Measured height is 14.85 mm. Plate editor height is 14.35 mm. The results may be affected.
Exported with EnVision Workstation version 1.14.3049.528
