## Supplementary material for "Genome-wide arrayed CRISPR activation screen for prion protein modulators": Plate_XXXII_A.csv

Plate information
Plate	Repeat	Barcode	Measured height	Chamber temperature at start	Chamber temperature at end	Humidity at start	Humidity at end	Ambient temperature at start	Ambient temperature at end	Formula	Measurement date
1	1	=""	N/A	N/A	N/A	N/A	N/A	N/A	N/A	Calc 1: Label ratio = X / Y where X = Lilly FRET(1) channel 1 window 1 Y = Lilly FRET(1) channel 2 window 1	05-09-23 11:05:46
Background information
Plate	Label	Result	Signal	Flashes/Time	Meastime	MeasInfo
1	Lilly FRET	0	76	20	00:00:00.000	De=1st Ex=Top Em=Top Wdw=1 (14)
1	Lilly FRET	0	54	5	00:00:00.000	De=2nd Ex=Top Em=Top Wdw=1 (142)
Calculated results: Calc 1: Label ratio = X / Y where X = Lilly FRET(1) channel 1 window 1 Y = Lilly FRET(1) channel 2 window 1
	01	02	03	04	05	06	07	08	09	10	11	12	13	14	15	16	17	18	19	20	21	22	23	24
A	0.97435897436	0.04534199395	0.04354460179	0.0383548182	0.0491507799	0.04458004256	0.03432478988	0.04316056118	0.04664056197	0.04022642845	0.04386397989	0.05785566422	0.05466083539	0.04638683968	0.04664478375	0.04565136618	0.04816856767	0.04688904839	0.039136361	0.04920677023	0.04311561354	0.04879857398	0.05439962716	0.02171542188
B	0.02012280513	0.04209773437	0.0430607257	0.04176950278	0.03040363047	0.03757898484	0.04008057994	0.04221146917	0.02767916329	0.07753633258	0.03899224172	0.04235282376	0.05221892639	0.04766105699	0.03724029231	0.04300402588	0.04080662928	0.04175453095	0.04197482096	0.04885306172	0.04091470952	0.04213599726	0.03824759605	0.88571428571
C	0.95652173913	0.04071908921	0.03913139566	0.03757488929	0.05400762529	0.04370371421	0.04149866191	0.04009691459	0.045005229	0.037330796	0.04349621174	0.04179547148	0.03253647365	0.04219373219	0.04228685973	0.04235055287	0.04331474611	0.04174769038	0.04444825321	0.04421645179	0.0524003812	0.04099166149	0.04569162618	0.02258624969
D	0.01890029347	0.0371580443	0.04070952339	0.04222710812	0.03160677976	0.04572014128	0.04294425464	0.04145118886	0.04111606918	0.04427141268	0.04612927471	0.04110205832	0.05200603969	0.03937826093	0.03930299674	0.04887286252	0.03811570102	0.03750112751	0.03563398712	0.03653115182	0.03079256674	0.04095256062	0.04527220218	0.87500
E	0.87218045113	0.03510424654	0.03858124804	0.04109329584	0.0478371684	0.03395294757	0.04770442697	0.04515315399	0.04196085185	0.03749963817	0.03425430561	0.04226551764	0.03145287102	0.03859276951	0.0433727058	0.04437348042	0.04326332396	0.047025835	0.03833403023	0.04413481973	0.04137609704	0.03197853595	0.04122509538	0.02189037348
F	0.01972357556	0.04127328071	0.0417184227	0.03806380316	0.03097221792	0.04186221681	0.04163803564	0.04272930322	0.04503963399	0.04292853143	0.04146330835	0.04361754919	0.05693936297	0.04238937988	0.03927193882	0.04314958327	0.04415096049	0.04663886306	0.04285870636	0.04214567777	0.04353203994	0.04516875518	0.03825276295	0.87755102041
G	0.86991869919	0.0401555063	0.035248467	0.03765870763	0.05393547653	0.04149726304	0.0326991425	0.04069157702	0.0449495522	0.04071997639	0.04171669721	0.04050804524	0.03221737799	0.03535735222	0.04324998506	0.04286514755	0.03867532108	0.03191658248	0.04984147817	0.04055785035	0.04392206084	0.03957004997	0.04124456252	0.02217443111
H	0.02045710057	0.04477084899	0.04993945407	0.04389200354	0.03164963714	0.04121043058	0.04408438386	0.04377542247	0.04486265359	0.04163467917	0.03103217254	0.04145307213	0.06005117068	0.04793472718	0.04411679214	0.04498858564	0.04720038052	0.0252679446	0.04271144136	0.04445392743	0.04063883266	0.03065829596	0.04303704249	1.0000
I	0.97826086957	0.04147539833	0.03240083742	0.04199164445	0.05604666329	0.04366063457	0.0421019443	0.04397753306	0.03800954309	0.03835776219	0.04065218929	0.03997495785	0.03216500385	0.04112348475	0.03754888621	0.0418831262	0.03529615944	0.04112518751	0.03884351449	0.04248949277	0.0439840085	0.04489993331	0.04302360753	0.02206649236
J	0.02030247877	0.0413298384	0.0391710133	0.04527356701	0.0303020926	0.04961413663	0.04254143646	0.04538734369	0.04084323417	0.03834919909	0.0408074125	0.0366827199	0.05866973596	0.03900448443	0.03586351978	0.04893472479	0.03613968401	0.04605219883	0.03717039305	0.03865796353	0.04188690174	0.04133907631	0.04384190911	0.82926829268
K	1.046875	0.04406588464	0.03563879923	0.04189778967	0.0508362708	0.04846424688	0.04768862431	0.04446544767	0.03855022806	0.04099654909	0.0427395616	0.04810205397	0.03151346604	0.04059901855	0.04057305257	0.03926622195	0.03153585317	0.04542877966	0.04125621196	0.0435452561	0.04637728028	0.03555400128	0.03663864038	0.02216316538
L	0.01947181422	0.04251710756	0.03961568737	0.04108303733	0.03142373701	0.04272560391	0.03758783399	0.04031116355	0.043757612	0.04126986409	0.04506952676	0.0423997797	0.060946702	0.04644784892	0.05064334845	0.03863942605	0.03942237209	0.03991922503	0.04194399472	0.04098915737	0.04501994647	0.0475701446	0.0277291174	0.94285714286
M	1.02836879433	0.04232746838	0.04011723892	0.04926510419	0.05516710896	0.03914420865	0.04173517605	0.03633719879	0.04422005067	0.03991165913	0.04053115716	0.03770882713	0.03143990229	0.04576366109	0.0442905576	0.03960914706	0.05230800833	0.03902538843	0.03877425676	0.04361300076	0.04511272652	0.04450854389	0.04005852491	0.02119280948
N	0.02001324893	0.0470281056	0.04702208343	0.04381533166	0.03216425673	0.03766525502	0.04071661238	0.04231229841	0.03995894181	0.04292453171	0.0433971712	0.04668295681	0.06014391261	0.04140164813	0.04382226302	0.04078544327	0.04042694837	0.04367223405	0.04171209643	0.03829867532	0.04673999895	0.05016598483	0.04634874096	0.8698630137
O	0.87943262411	0.04214641385	0.05058525419	0.04676451874	0.05411901391	0.04086026295	0.04028144112	0.04404097853	0.04322561646	0.03999481988	0.04495417504	0.04116429361	0.03157833927	0.04612741504	0.03803655063	0.04243890112	0.04803681026	0.06556046	0.04229138966	0.03434136718	0.0483818794	0.041374757	0.05257482996	0.02198370428
P	0.01894851342	0.05436084353	0.04784990474	0.05291785204	0.06018041616	0.05418350324	0.05297484263	0.0483102559	0.05190880826	0.05409206309	0.0471305164	0.04659476762	0.06001011901	0.05385600241	0.05013128927	0.05355743468	0.05530533846	0.05507455686	0.04889510902	0.05451486259	0.04997090432	0.04375642208	0.04622242033	0.83200
Plate information
Plate	Repeat	Barcode	Measured height	Chamber temperature at start	Chamber temperature at end	Humidity at start	Humidity at end	Ambient temperature at start	Ambient temperature at end	Group	Label	ScanX	ScanY	Measinfo	Kinetics	Measurement date
1	1	=""	14.9	24.48	24.46	46.4	46.2	23.41	23.53	1	Lilly FRET(1)	0	0	De=1st Ex=Top Em=Top Wdw=1 (14)	0	05-09-23 11:05:46
Background information
Plate	Label	Result	Signal	Flashes/Time	Meastime	MeasInfo
1	Lilly FRET	0	76	20	00:00:00.000	De=1st Ex=Top Em=Top Wdw=1 (14)
1	Lilly FRET	0	54	5	00:00:00.000	De=2nd Ex=Top Em=Top Wdw=1 (142)
Results for Lilly FRET(1) - channel 1 window 1 (Counts)
	01	02	03	04	05	06	07	08	09	10	11	12	13	14	15	16	17	18	19	20	21	22	23	24
A	152	6464	5993	5308	6381	6305	4623	5759	6301	5685	5775	8105	7399	6181	6281	6389	6474	6206	5398	6864	5469	6844	7237	2927
B	2802	5827	5726	5788	3993	5067	5551	5740	3758	10601	5242	5941	7253	6375	5198	5843	5668	5861	5738	6830	5627	5787	5322	124
C	132	5837	5489	5193	7451	6161	5815	5362	6283	5375	6005	5665	4603	5924	5949	5883	5989	5861	6224	5844	7038	5673	6395	3094
D	2589	5152	5593	5877	4399	6291	5958	5739	5722	5970	6383	5751	7233	5419	5393	6465	5180	4989	4929	4988	4121	5644	6286	126
E	116	4807	5293	5641	6663	4497	6625	5836	5848	5182	4674	5905	4375	5203	5967	6114	5951	6440	5134	6085	5417	4410	5446	3008
F	2680	5600	5676	5201	4000	5780	5696	5854	6074	5979	5709	5977	7299	5770	5325	5902	5847	6419	5874	5774	5807	6207	5088	129
G	107	5526	4978	5241	7585	5481	4637	5432	6344	5796	5941	5677	4419	5006	5791	5967	5309	4423	6304	5636	5809	5511	5651	3052
H	2875	5959	6846	5950	4383	5732	5847	6059	6229	5586	4354	5709	8074	6674	6071	6188	6351	3534	5955	6042	5481	4273	5844	132
I	135	5909	4612	5890	7735	6162	6009	6162	5369	5459	5747	5619	4549	5757	5271	5837	4881	5538	5417	5904	5963	6127	5974	3089
J	2811	5629	5347	6254	3917	6789	5621	6232	5545	5370	5699	5050	7697	5410	4978	6771	4982	6301	5172	5117	5785	5605	6070	102
K	134	6172	4991	5952	7009	6373	6593	6116	5333	5738	5982	6644	4306	5601	5582	5439	4306	6171	5612	5765	6310	4880	4898	3069
L	2658	5741	5385	5517	4290	5842	5146	5467	6000	5742	6236	5851	8279	6385	7002	5305	5378	5456	5596	5508	6173	6346	3799	132
M	145	5853	5516	6821	7172	5412	5635	5023	6109	5548	5662	5266	4170	6292	6140	5444	7130	5340	5303	5770	6119	6095	5421	2820
N	2719	6340	6324	5906	4391	5114	5275	5759	5489	5942	5980	6381	8116	5637	6015	5579	5526	5844	5509	5074	6259	6634	6260	127
O	124	5908	7027	6541	7453	5504	5559	6040	6018	5559	6195	5548	4373	6229	5222	5878	6598	8882	5757	4665	6581	5640	7119	2976
P	2613	7308	6455	7180	8179	7308	7229	6500	7129	7308	6427	6230	8184	7151	6854	7176	7515	7398	6638	7290	6784	5834	6222	104
Plate information
Plate	Repeat	Barcode	Measured height	Chamber temperature at start	Chamber temperature at end	Humidity at start	Humidity at end	Ambient temperature at start	Ambient temperature at end	Group	Label	ScanX	ScanY	Measinfo	Kinetics	Measurement date
1	1	=""	14.9	24.48	24.46	46.4	46.2	23.41	23.53	1	Lilly FRET(1)	0	0	De=2nd Ex=Top Em=Top Wdw=1 (142)	0	05-09-23 11:05:46
Background information
Plate	Label	Result	Signal	Flashes/Time	Meastime	MeasInfo
1	Lilly FRET	0	76	20	00:00:00.000	De=1st Ex=Top Em=Top Wdw=1 (14)
1	Lilly FRET	0	54	5	00:00:00.000	De=2nd Ex=Top Em=Top Wdw=1 (142)
Results for Lilly FRET(1) - channel 2 window 1 (Counts)
	01	02	03	04	05	06	07	08	09	10	11	12	13	14	15	16	17	18	19	20	21	22	23	24
A	156	142561	137629	138392	129825	141431	134684	133432	135097	141325	131657	140090	135362	133249	134656	139952	134403	132355	137928	139493	126845	140250	133034	134789
B	139245	138416	132975	138570	131333	134836	138496	135982	135770	136723	134437	140274	138896	133757	139580	135871	138899	140368	136701	139807	137530	137341	139146	140
C	138	143348	140271	138204	137962	140972	140125	133726	139606	143983	138058	135541	141472	140400	140682	138912	138267	140391	140028	132168	134312	138394	139960	136986
D	136982	138651	137388	139176	139179	137598	138738	138452	139167	134850	138372	139920	139080	137614	137216	132282	135902	133036	138323	136541	133831	137818	138849	144
E	133	136935	137191	137273	139285	132448	138876	129249	139368	138188	136450	139712	139097	134818	137575	137785	137553	136946	133928	137873	130921	137905	132104	137412
F	135878	135681	136055	136639	129148	138072	136798	137002	134859	139278	137688	137032	128189	136119	135593	136780	132432	137632	137055	137001	133396	137418	133010	147
G	123	137615	141226	139171	140631	132081	141808	133492	141136	142338	142413	140145	137162	141583	133896	139204	137271	138580	126481	138962	132257	139272	137012	137636
H	140538	133100	137086	135560	138485	139091	132632	138411	138846	134167	140306	137722	134452	139231	137612	137546	134554	139861	139424	135916	134871	139375	135790	132
I	138	142470	142342	140266	138010	141134	142725	140117	141254	142318	141370	140563	141427	139993	140377	139364	138287	134662	139457	138952	135572	136459	138854	139986
J	138456	136197	136504	138138	129265	136836	132130	137307	135763	140029	139656	137667	131192	138702	138804	138368	137854	136823	139143	132366	138110	135586	138452	123
K	128	140063	140044	142060	137874	131499	138251	137545	138339	139963	139964	138123	136640	137959	137579	138516	136543	135839	136028	132391	136058	137256	133684	138473
L	136505	135028	135931	134289	136521	136733	136906	135620	137119	139133	138364	137996	135840	137466	138261	137295	136420	136676	133416	134377	137117	133403	137004	140
M	141	138279	137497	138455	130005	138258	135018	138233	138150	139007	139695	139649	132634	137489	138630	137443	136308	136834	136766	132300	135638	136940	135327	133064
N	135860	134813	134490	134793	136518	135775	129554	136107	137366	138429	137797	136688	134943	136154	137259	136789	136691	133815	132072	132485	133911	132241	135063	146
O	141	140178	138914	139871	137715	134703	138004	137145	139223	138993	137807	134777	138481	135039	137289	138505	137353	135478	136127	135842	136022	136315	135407	135373
P	137900	134435	134901	135682	135908	134875	136461	134547	137337	135103	136366	133706	136377	132780	136721	133987	135882	134327	135760	133725	135759	133329	134610	125
Basic assay information
Assay ID:				19041
Assay Started:				05-09-23 11:00:52
Assay Finished:				05-09-23 11:05:54
Assay Exported:				05-09-23 11:05:54
Protocol ID:				100202
Protocol Name:				Lilly FRET_384
Serial#:				="1040204"
Protocol information
Protocol:
Protocol name				Lilly FRET_384
Number of assay repeats				1
Start assay repeat each				N/A
Number of plate repeats				1
Start plate repeat each				N/A
Is label meas. height used				Yes
Height of measurement				Defined in label
Is gripper height used				No
Mode of measurement				By Columns bi-directional
Rotated plate				No
Soft move				No
Protocol notes
Plate type:
Name of the plate type				384 OptiPlate
Number of rows				16
Number of columns				24
Number of the wells in the plate				384
Height of the plate				14.35 mm
Coordinates of corners:
384 OptiPlate + Lilly FRET
12.1 mm x------------------------------------------------------- x 115.6 mm
9 mm 9 mm
12.1 mm x------------------------------------------------------- x 115.6 mm
76.5 mm 76.5 mm
Platemap:
Plate				1
Group				1
	01	02	03	04	05	06	07	08	09	10	11	12	13	14	15	16	17	18	19	20	21	22	23	24
A	-	-	-	-	-	-	-	-	-	-	-	-	-	-	-	-	-	-	-	-	-	-	-	-
B	-	-	-	-	-	-	-	-	-	-	-	-	-	-	-	-	-	-	-	-	-	-	-	-
C	-	-	-	-	-	-	-	-	-	-	-	-	-	-	-	-	-	-	-	-	-	-	-	-
D	-	-	-	-	-	-	-	-	-	-	-	-	-	-	-	-	-	-	-	-	-	-	-	-
E	-	-	-	-	-	-	-	-	-	-	-	-	-	-	-	-	-	-	-	-	-	-	-	-
F	-	-	-	-	-	-	-	-	-	-	-	-	-	-	-	-	-	-	-	-	-	-	-	-
G	-	-	-	-	-	-	-	-	-	-	-	-	-	-	-	-	-	-	-	-	-	-	-	-
H	-	-	-	-	-	-	-	-	-	-	-	-	-	-	-	-	-	-	-	-	-	-	-	-
I	-	-	-	-	-	-	-	-	-	-	-	-	-	-	-	-	-	-	-	-	-	-	-	-
J	-	-	-	-	-	-	-	-	-	-	-	-	-	-	-	-	-	-	-	-	-	-	-	-
K	-	-	-	-	-	-	-	-	-	-	-	-	-	-	-	-	-	-	-	-	-	-	-	-
L	-	-	-	-	-	-	-	-	-	-	-	-	-	-	-	-	-	-	-	-	-	-	-	-
M	-	-	-	-	-	-	-	-	-	-	-	-	-	-	-	-	-	-	-	-	-	-	-	-
N	-	-	-	-	-	-	-	-	-	-	-	-	-	-	-	-	-	-	-	-	-	-	-	-
O	-	-	-	-	-	-	-	-	-	-	-	-	-	-	-	-	-	-	-	-	-	-	-	-
P	-	-	-	-	-	-	-	-	-	-	-	-	-	-	-	-	-	-	-	-	-	-	-	-
- - Undefined
Calculations:
Plate				1
Formula index				Calc 1
Formula name				Label ratio
Formula				Label ratio where X = Lilly FRET(1) channel 1 window 1 Y = Lilly FRET(1) channel 2 window 1
Auto export parameters:
Export format				Plate2
Include basic assay information				Yes
Place assay information at				End of file
Include basic plate information				Yes
Place plate information at				Beginning of plate
Include protocol information				Yes
Protocol info level				Large
Include error and warning information				Yes
Include background information				Yes
Add plate number to the file name				Yes
Each plate to separate file				No
Field separator to use				System
File name format				<DefaultDataFolder>\<Date>\<ProtocolName>_<AssayID>.csv
Operations:
Plate 1
Group 1
Measurement
Label				Lilly FRET(1)
Labels:
Lilly FRET				6000025
Light source				Laser
Top mirror				LANCE/DELFIA Bias
Bottom mirror				N/A
Exc. filter				N/A
Using of excitation filter				Top
Ems. filter				APC 665
Using of emission filter				Top
2nd ems. filter				Europium 615
Using of 2nd emission filter				Top
Measurement height				7.3 mm
Cycle				16600
Delay				30
Number of flashes				20
Number of flashes for 2nd detector				5
Number of sequence windows				1
Total time of windows				500
Excitation light				100%
Reference excitation light				100%
Reference AD gain				4
Reference signal				323509
Last edited				13-06-14 09:17:06
Last edited by				EnVision
Factory preset				No
Filters:
APC 665				205
Filter type				Emission
Description				M665 CWL=665nm BW=7 5nm Tmin=75%
Used with				Luminescence DELFIA - Time-resolved Fluorescence Fluorescence Intensity LANCE - Time-resolved Fluorescence
Last edited				26-02-19 14:51:38
Last edited by				Installation
Factory preset				Yes
Europium 615				203
Filter type				Emission
Description				M615 CWL=615nm BW=8 5nm Tmin=80%
Used with				Luminescence DELFIA - Time-resolved Fluorescence Fluorescence Intensity LANCE - Time-resolved FluorescenceLuminescence Absorbance DELFIA - Time-resolved Fluorescence Fluorescence Intensity LANCE - Time-resolved Fluorescence
Last edited				26-02-19 14:51:38
Last edited by				Installation
Factory preset				Yes
Mirror modules:
LANCE/DELFIA Bias				445
Used by				Top
Dual				No
Bias				Yes
Description				D400
Used with				Luminescence DELFIA - Time-resolved Fluorescence Fluorescence Intensity LANCE - Time-resolved Fluorescence
Last edited				26-02-19 14:51:38
Last edited by				Installation
Factory preset				Yes
Instrument:
Serial number				1040204
Nickname				EnVision
Normalization:
Notifications for plate 1 repeat 1:
WARNING: Plate height defined in the plate editor does not match the actual plate height. Measured height is 14.90 mm. Plate editor height is 14.35 mm. The results may be affected.
Exported with EnVision Workstation version 1.14.3049.528
