## Supplementary material for "Genome-wide arrayed CRISPR activation screen for prion protein modulators": Plate_XXXII_B.csv

Plate information
Plate	Repeat	Barcode	Measured height	Chamber temperature at start	Chamber temperature at end	Humidity at start	Humidity at end	Ambient temperature at start	Ambient temperature at end	Formula	Measurement date
1	1	=""	N/A	N/A	N/A	N/A	N/A	N/A	N/A	Calc 1: Label ratio = X / Y where X = Lilly FRET(1) channel 1 window 1 Y = Lilly FRET(1) channel 2 window 1	05-09-23 11:11:57
Background information
Plate	Label	Result	Signal	Flashes/Time	Meastime	MeasInfo
1	Lilly FRET	0	127	20	00:00:00.000	De=1st Ex=Top Em=Top Wdw=1 (14)
1	Lilly FRET	0	58	5	00:00:00.000	De=2nd Ex=Top Em=Top Wdw=1 (142)
Calculated results: Calc 1: Label ratio = X / Y where X = Lilly FRET(1) channel 1 window 1 Y = Lilly FRET(1) channel 2 window 1
	01	02	03	04	05	06	07	08	09	10	11	12	13	14	15	16	17	18	19	20	21	22	23	24
A	1.09166666667	0.04904144967	0.04977875297	0.04407979876	0.05981625878	0.04975507609	0.03908486307	0.04680371264	0.0521629752	0.0417037327	0.0520747834	0.06264108757	0.06210810971	0.055673705	0.05099291344	0.04764464754	0.04859546342	0.04787356964	0.03823527241	0.04612488456	0.04174964696	0.04643131522	0.05153470591	0.02217474803
B	0.01923316731	0.04299829996	0.04706204204	0.04675980523	0.0311523869	0.04086538462	0.04233168328	0.04504697629	0.02827211529	0.07757182983	0.04033233305	0.04485878725	0.06643827329	0.05172325008	0.03794741294	0.04329381768	0.04075937654	0.0423845994	0.04097946264	0.04735266871	0.03955085544	0.04072987707	0.03553969173	1.18918918919
C	0.90666666667	0.04086158409	0.04191071936	0.0422397627	0.06122567782	0.04738397997	0.04467358819	0.04012363807	0.04986526754	0.04289738259	0.04593180641	0.0469103414	0.03409320882	0.04319819755	0.04004362175	0.04399420053	0.04218096501	0.04173435141	0.04264050848	0.04291668889	0.05243232872	0.03992653168	0.04378202143	0.02248308937
D	0.01958472522	0.03926971099	0.04195940249	0.04420965869	0.03222653443	0.04709571336	0.04467765684	0.04556640412	0.04168201218	0.04603689655	0.04755783139	0.04483550682	0.06339136172	0.04048521717	0.0409219191	0.04793244291	0.03840416255	0.03765113593	0.03381484845	0.03575887546	0.03049746998	0.03884261918	0.04132573721	0.91666666667
E	0.93670886076	0.0355120985	0.04925150246	0.04169259935	0.05784897157	0.03522097378	0.04581276838	0.04831449435	0.04339112431	0.03839908783	0.0361257553	0.0438668043	0.03163038073	0.0386747415	0.04426156421	0.04325171258	0.0418501556	0.04709890995	0.03809468207	0.04345854543	0.04019998036	0.03066368881	0.04072012591	0.02237560569
F	0.01948507857	0.04138609031	0.04403472789	0.04084979556	0.03107626841	0.0439532765	0.04400868583	0.04284598419	0.0456653742	0.04075007949	0.04299668849	0.0427043662	0.05723523042	0.04227143718	0.03840750107	0.03989461224	0.04399783543	0.04737850941	0.04157249604	0.03922323815	0.04191434927	0.04365021132	0.03576422699	0.90647482014
G	0.94838709677	0.0382660559	0.03413239056	0.03806900321	0.05456070819	0.04372169557	0.03338707272	0.04159450389	0.04837656513	0.04200220609	0.04321579771	0.04075316151	0.02780039632	0.03427763492	0.04022056439	0.04523456575	0.03690850358	0.03317961658	0.04452166277	0.04124075765	0.04282951091	0.03868130903	0.04002361547	0.02234160854
H	0.01954700369	0.04458514901	0.05081028925	0.04457746788	0.03097894327	0.04216451677	0.04380736115	0.04592281633	0.04358292066	0.04153141181	0.03080553236	0.03787622347	0.0592462401	0.04841854104	0.04446109745	0.04355750771	0.04532724973	0.02542933114	0.04910522444	0.04077492944	0.03886659407	0.02909866175	0.0404202123	0.7987012987
I	1.0253164557	0.04166636713	0.03206988869	0.04192852786	0.05611232494	0.0437152757	0.04249534984	0.04538206883	0.0369124139	0.04138932591	0.04093459008	0.03883122423	0.0310355527	0.04075331893	0.03677663216	0.04214109723	0.03355606354	0.03962121485	0.03712372173	0.04016666909	0.03955087698	0.04150678152	0.04067130766	0.02225378105
J	0.01961490791	0.03997081777	0.03915572301	0.04245987094	0.02842709198	0.05083850909	0.04281164358	0.04598235364	0.03945453881	0.03610233574	0.03965506997	0.0350940457	0.05846369024	0.03851271548	0.03444191673	0.04795413083	0.03358880421	0.04402448681	0.0353127006	0.03750315008	0.04526276805	0.03997355892	0.03954368085	0.98026315789
K	0.91549295775	0.04291509603	0.03357038964	0.040636416	0.05265035678	0.04734676263	0.04822589068	0.04326656349	0.03690765823	0.04229317852	0.04168083767	0.04597093201	0.0321224377	0.03969696082	0.04092452624	0.0432407352	0.03899497339	0.03995431217	0.03387216416	0.04049503981	0.0407677653	0.03426109958	0.03586959716	0.02217890246
L	0.01969811376	0.04090668929	0.03917050691	0.04049480601	0.03115239791	0.04127400427	0.03834876142	0.03912099958	0.04362727072	0.04008351655	0.04368586813	0.04265444611	0.05785393717	0.04420836442	0.04872077636	0.03600920137	0.03708551804	0.03875576723	0.0394219195	0.03891181159	0.04399580142	0.04548706111	0.02596306778	1.0000
M	0.85106382979	0.04077182559	0.03685211428	0.04361400052	0.05129536448	0.03765534745	0.0406063005	0.03604011599	0.04251915834	0.03811158923	0.03963104651	0.03609845585	0.03163730278	0.04253247229	0.04379206582	0.0385719755	0.04987281106	0.03547186498	0.03645868339	0.0412205448	0.04190808558	0.03910997699	0.03784150055	0.02196188787
N	0.01969299723	0.0403280981	0.04214294219	0.04162232647	0.02939531324	0.0351580742	0.04102656515	0.03936865975	0.03801118105	0.03902892837	0.04111654863	0.04260437627	0.05636062363	0.03774385704	0.04031395195	0.0382831139	0.04081984283	0.04101143472	0.03716853181	0.0376083501	0.04583032585	0.04592448249	0.04103610582	0.91803278689
O	1.07575757576	0.03551971326	0.04305001399	0.04107965101	0.05028116077	0.03839221341	0.03631248269	0.04133319678	0.04032484301	0.03763033517	0.04366038817	0.04092873296	0.03088771907	0.04347118684	0.03545041935	0.03784975086	0.04509137864	0.06377126583	0.04059018681	0.03195908036	0.04646746677	0.036813823	0.04976801778	0.02152740288
P	0.01973717628	0.04391463351	0.04119671618	0.04390330476	0.05640034808	0.04851999231	0.04820957991	0.04398708937	0.04535732398	0.0513346563	0.04209409005	0.04041812372	0.0552230545	0.04876622884	0.04519397907	0.04942673431	0.05073333681	0.05025903605	0.04496975955	0.04929373604	0.04430737638	0.04006734773	0.04222838574	1.11570247934
Plate information
Plate	Repeat	Barcode	Measured height	Chamber temperature at start	Chamber temperature at end	Humidity at start	Humidity at end	Ambient temperature at start	Ambient temperature at end	Group	Label	ScanX	ScanY	Measinfo	Kinetics	Measurement date
1	1	=""	14.85	24.48	24.5	46.4	45.9	23.31	23.63	1	Lilly FRET(1)	0	0	De=1st Ex=Top Em=Top Wdw=1 (14)	0	05-09-23 11:11:57
Background information
Plate	Label	Result	Signal	Flashes/Time	Meastime	MeasInfo
1	Lilly FRET	0	127	20	00:00:00.000	De=1st Ex=Top Em=Top Wdw=1 (14)
1	Lilly FRET	0	58	5	00:00:00.000	De=2nd Ex=Top Em=Top Wdw=1 (142)
Results for Lilly FRET(1) - channel 1 window 1 (Counts)
	01	02	03	04	05	06	07	08	09	10	11	12	13	14	15	16	17	18	19	20	21	22	23	24
A	131	6912	6806	6063	7748	6653	5489	6268	6884	5860	6852	8741	8360	7330	7059	6381	6470	6422	5180	6493	5765	6225	6956	2979
B	2622	5792	6365	6463	4089	5627	5721	6094	3700	10605	5403	6212	8785	7031	5249	5909	5638	5916	5593	6645	5206	5596	4849	132
C	136	5841	5896	5924	8414	6700	6308	5465	6995	6046	6295	6616	4717	5982	5618	5917	5789	5832	5964	5632	7105	5478	6016	3141
D	2691	5416	5823	5900	4484	6158	6190	6277	5772	6044	6622	6051	8743	5617	5655	6431	5329	4889	4766	4869	4002	5410	5687	121
E	148	4805	6761	5828	8010	4702	6284	6279	5889	5321	5064	6077	4389	5128	6056	5935	5702	6317	5220	5942	5323	4215	5304	3057
F	2692	5599	5990	5455	4075	5934	5999	5595	6242	5511	5687	5842	7453	5749	5194	5224	5854	6303	5647	5092	5521	5949	4885	126
G	147	5338	4750	5293	7544	6005	4701	5788	6742	5826	5992	5675	3858	4679	5580	6225	5073	4576	5881	5600	5890	5287	5220	3094
H	2753	6098	6951	6099	4293	5498	6019	5951	6011	5719	4243	5259	7989	6656	6111	5831	6199	3462	6742	5548	5104	4040	5529	123
I	162	5796	4552	5911	7833	5854	5940	6347	5134	5814	5750	5462	4301	5676	5147	5781	4580	5502	5155	5514	5245	5787	5632	3087
J	2722	5424	5352	5547	3939	6933	5780	6233	5396	4994	5339	4866	7942	5152	4769	6624	4685	5782	4896	4911	6233	5382	5300	149
K	130	5977	4593	5573	7231	6144	6649	5927	5082	5828	5760	6171	4416	5418	5604	5778	5283	5317	4612	5376	5414	4637	4883	3015
L	2687	5497	5338	5516	4269	5571	5166	5282	5932	5433	6020	5808	7799	5984	6627	4884	5043	5208	5371	5102	5910	6168	3477	114
M	120	5572	5019	6021	6718	5163	5232	4934	5848	5261	5418	4762	4263	5809	6025	5239	6764	4813	4882	5540	5620	5303	5082	2872
N	2689	5364	5663	5554	3994	4743	5464	5243	5181	5286	5562	5738	7483	5069	5501	5199	5449	5448	4889	4803	6159	5939	5510	112
O	142	4955	5848	5683	6903	5112	4982	5650	5606	5215	5941	5484	4207	5878	4827	5135	6146	8509	5469	4255	6191	4960	6672	2911
P	2720	5920	5530	5937	7648	6560	6531	5901	6171	6881	5671	5363	7483	6423	6110	6557	6804	6655	6097	6641	5955	5283	5679	135
Plate information
Plate	Repeat	Barcode	Measured height	Chamber temperature at start	Chamber temperature at end	Humidity at start	Humidity at end	Ambient temperature at start	Ambient temperature at end	Group	Label	ScanX	ScanY	Measinfo	Kinetics	Measurement date
1	1	=""	14.85	24.48	24.5	46.4	45.9	23.31	23.63	1	Lilly FRET(1)	0	0	De=2nd Ex=Top Em=Top Wdw=1 (142)	0	05-09-23 11:11:57
Background information
Plate	Label	Result	Signal	Flashes/Time	Meastime	MeasInfo
1	Lilly FRET	0	127	20	00:00:00.000	De=1st Ex=Top Em=Top Wdw=1 (14)
1	Lilly FRET	0	58	5	00:00:00.000	De=2nd Ex=Top Em=Top Wdw=1 (142)
Results for Lilly FRET(1) - channel 2 window 1 (Counts)
	01	02	03	04	05	06	07	08	09	10	11	12	13	14	15	16	17	18	19	20	21	22	23	24
A	120	140942	136725	137546	129530	133715	140438	133921	131971	140515	131580	139541	134604	131660	138431	133929	133140	134145	135477	140770	138085	134069	134977	134342
B	136327	134703	135247	138217	131258	137696	135147	135281	130871	136712	133962	138479	132228	135935	138323	136486	138324	139579	136483	140330	131628	137393	136439	111
C	150	142946	140680	140247	137426	141398	141202	136204	140278	140941	137051	141035	138356	138478	140297	134495	137242	139741	139867	131231	135508	137202	137408	139705
D	137403	137918	138777	133455	139140	130755	138548	137755	138477	131286	139241	134960	137921	138742	138190	134168	138761	129850	140944	136162	131224	139280	137614	132
E	158	135306	137275	139785	138464	133500	137167	129961	135719	138571	140177	138533	138759	132593	136823	137220	136248	134122	137027	136728	132413	137459	130255	136622
F	138157	135287	136029	133538	131129	135007	136314	130584	136690	135239	132266	136801	130217	136002	135234	130945	133052	133035	135835	129821	131721	136288	136589	139
G	155	139497	139164	139037	138268	137346	140803	139153	139365	138707	138653	139253	138775	136503	138735	137616	137448	137916	132093	135788	137522	136681	130423	138486
H	140840	136772	136803	136818	138578	130394	137397	129587	137921	137703	137735	138847	134844	137468	137446	133869	136761	136142	137297	136064	131321	138838	136788	154
I	158	139105	141940	140978	139595	133912	139780	139857	139086	140471	140468	140660	138583	139277	139953	137182	136488	138865	138860	137278	132614	139423	138476	138718
J	138772	135699	136685	130641	138565	136373	135010	135552	136765	138329	134636	138656	135845	133774	138465	138132	139481	131336	138647	130949	137707	134639	134029	152
K	142	139275	136817	137143	137340	129766	137872	136988	137695	137800	138193	134237	137474	136484	136935	133624	135479	133077	136159	132757	132801	135343	136132	135940
L	136409	134379	136276	136215	137036	134976	134711	135017	135970	135542	137802	136164	134805	135359	136020	135632	135983	134380	136244	131117	134331	135599	133921	114
M	141	136663	136193	138052	130967	137112	128847	136903	137538	138042	136711	131917	134746	136578	137582	135824	135625	135685	133905	134399	134103	135592	134297	130772
N	136546	133009	134376	133438	135872	134905	133182	133177	136302	135438	135274	134681	132770	134300	136454	135804	133489	132841	131536	127711	134387	129321	134272	122
O	132	139500	135842	138341	137288	133152	137198	136694	139021	138585	136073	133989	136203	135216	136162	135668	136301	133430	134737	133139	133233	134732	134062	135223
P	137811	134807	134234	135229	135602	135202	135471	134153	136053	134042	134722	132688	135505	131710	135195	132661	134113	132414	135580	134723	134402	131853	134483	121
Basic assay information
Assay ID:				19042
Assay Started:				05-09-23 11:06:59
Assay Finished:				05-09-23 11:12:05
Assay Exported:				05-09-23 11:12:05
Protocol ID:				100202
Protocol Name:				Lilly FRET_384
Serial#:				="1040204"
Protocol information
Protocol:
Protocol name				Lilly FRET_384
Number of assay repeats				1
Start assay repeat each				N/A
Number of plate repeats				1
Start plate repeat each				N/A
Is label meas. height used				Yes
Height of measurement				Defined in label
Is gripper height used				No
Mode of measurement				By Columns bi-directional
Rotated plate				No
Soft move				No
Protocol notes
Plate type:
Name of the plate type				384 OptiPlate
Number of rows				16
Number of columns				24
Number of the wells in the plate				384
Height of the plate				14.35 mm
Coordinates of corners:
384 OptiPlate + Lilly FRET
12.1 mm x------------------------------------------------------- x 115.6 mm
9 mm 9 mm
12.1 mm x------------------------------------------------------- x 115.6 mm
76.5 mm 76.5 mm
Platemap:
Plate				1
Group				1
	01	02	03	04	05	06	07	08	09	10	11	12	13	14	15	16	17	18	19	20	21	22	23	24
A	-	-	-	-	-	-	-	-	-	-	-	-	-	-	-	-	-	-	-	-	-	-	-	-
B	-	-	-	-	-	-	-	-	-	-	-	-	-	-	-	-	-	-	-	-	-	-	-	-
C	-	-	-	-	-	-	-	-	-	-	-	-	-	-	-	-	-	-	-	-	-	-	-	-
D	-	-	-	-	-	-	-	-	-	-	-	-	-	-	-	-	-	-	-	-	-	-	-	-
E	-	-	-	-	-	-	-	-	-	-	-	-	-	-	-	-	-	-	-	-	-	-	-	-
F	-	-	-	-	-	-	-	-	-	-	-	-	-	-	-	-	-	-	-	-	-	-	-	-
G	-	-	-	-	-	-	-	-	-	-	-	-	-	-	-	-	-	-	-	-	-	-	-	-
H	-	-	-	-	-	-	-	-	-	-	-	-	-	-	-	-	-	-	-	-	-	-	-	-
I	-	-	-	-	-	-	-	-	-	-	-	-	-	-	-	-	-	-	-	-	-	-	-	-
J	-	-	-	-	-	-	-	-	-	-	-	-	-	-	-	-	-	-	-	-	-	-	-	-
K	-	-	-	-	-	-	-	-	-	-	-	-	-	-	-	-	-	-	-	-	-	-	-	-
L	-	-	-	-	-	-	-	-	-	-	-	-	-	-	-	-	-	-	-	-	-	-	-	-
M	-	-	-	-	-	-	-	-	-	-	-	-	-	-	-	-	-	-	-	-	-	-	-	-
N	-	-	-	-	-	-	-	-	-	-	-	-	-	-	-	-	-	-	-	-	-	-	-	-
O	-	-	-	-	-	-	-	-	-	-	-	-	-	-	-	-	-	-	-	-	-	-	-	-
P	-	-	-	-	-	-	-	-	-	-	-	-	-	-	-	-	-	-	-	-	-	-	-	-
- - Undefined
Calculations:
Plate				1
Formula index				Calc 1
Formula name				Label ratio
Formula				Label ratio where X = Lilly FRET(1) channel 1 window 1 Y = Lilly FRET(1) channel 2 window 1
Auto export parameters:
Export format				Plate2
Include basic assay information				Yes
Place assay information at				End of file
Include basic plate information				Yes
Place plate information at				Beginning of plate
Include protocol information				Yes
Protocol info level				Large
Include error and warning information				Yes
Include background information				Yes
Add plate number to the file name				Yes
Each plate to separate file				No
Field separator to use				System
File name format				<DefaultDataFolder>\<Date>\<ProtocolName>_<AssayID>.csv
Operations:
Plate 1
Group 1
Measurement
Label				Lilly FRET(1)
Labels:
Lilly FRET				6000025
Light source				Laser
Top mirror				LANCE/DELFIA Bias
Bottom mirror				N/A
Exc. filter				N/A
Using of excitation filter				Top
Ems. filter				APC 665
Using of emission filter				Top
2nd ems. filter				Europium 615
Using of 2nd emission filter				Top
Measurement height				7.3 mm
Cycle				16600
Delay				30
Number of flashes				20
Number of flashes for 2nd detector				5
Number of sequence windows				1
Total time of windows				500
Excitation light				100%
Reference excitation light				100%
Reference AD gain				4
Reference signal				323509
Last edited				13-06-14 09:17:06
Last edited by				EnVision
Factory preset				No
Filters:
APC 665				205
Filter type				Emission
Description				M665 CWL=665nm BW=7 5nm Tmin=75%
Used with				Luminescence DELFIA - Time-resolved Fluorescence Fluorescence Intensity LANCE - Time-resolved Fluorescence
Last edited				26-02-19 14:51:38
Last edited by				Installation
Factory preset				Yes
Europium 615				203
Filter type				Emission
Description				M615 CWL=615nm BW=8 5nm Tmin=80%
Used with				Luminescence DELFIA - Time-resolved Fluorescence Fluorescence Intensity LANCE - Time-resolved FluorescenceLuminescence Absorbance DELFIA - Time-resolved Fluorescence Fluorescence Intensity LANCE - Time-resolved Fluorescence
Last edited				26-02-19 14:51:38
Last edited by				Installation
Factory preset				Yes
Mirror modules:
LANCE/DELFIA Bias				445
Used by				Top
Dual				No
Bias				Yes
Description				D400
Used with				Luminescence DELFIA - Time-resolved Fluorescence Fluorescence Intensity LANCE - Time-resolved Fluorescence
Last edited				26-02-19 14:51:38
Last edited by				Installation
Factory preset				Yes
Instrument:
Serial number				1040204
Nickname				EnVision
Normalization:
Notifications for plate 1 repeat 1:
WARNING: Plate height defined in the plate editor does not match the actual plate height. Measured height is 14.85 mm. Plate editor height is 14.35 mm. The results may be affected.
Exported with EnVision Workstation version 1.14.3049.528
