## Supplementary material for "Genome-wide arrayed CRISPR activation screen for prion protein modulators": Plate_XXXIII_A.csv

Plate information
Plate	Repeat	Barcode	Measured height	Chamber temperature at start	Chamber temperature at end	Humidity at start	Humidity at end	Ambient temperature at start	Ambient temperature at end	Formula	Measurement date
1	1	=""	N/A	N/A	N/A	N/A	N/A	N/A	N/A	Calc 1: Label ratio = X / Y where X = Lilly FRET(1) channel 1 window 1 Y = Lilly FRET(1) channel 2 window 1	05-09-23 11:30:02
Background information
Plate	Label	Result	Signal	Flashes/Time	Meastime	MeasInfo
1	Lilly FRET	0	102	20	00:00:00.000	De=1st Ex=Top Em=Top Wdw=1 (14)
1	Lilly FRET	0	72	5	00:00:00.000	De=2nd Ex=Top Em=Top Wdw=1 (142)
Calculated results: Calc 1: Label ratio = X / Y where X = Lilly FRET(1) channel 1 window 1 Y = Lilly FRET(1) channel 2 window 1
	01	02	03	04	05	06	07	08	09	10	11	12	13	14	15	16	17	18	19	20	21	22	23	24
A	0.97902097902	0.0593522812	0.05642318824	0.05639705488	0.05556589378	0.05511630317	0.05806233013	0.05611333402	0.05536547896	0.05286847612	0.05310931575	0.05344471657	0.05558978076	0.05414155539	0.05439963234	0.05330943127	0.05434684617	0.0537987972	0.05158708447	0.0536133558	0.05346142622	0.05484334579	0.05652216652	0.02223806236
B	0.01946074007	0.03135293212	0.05359800768	0.04304781845	0.04226210536	0.03522444593	0.04067457461	0.06422265651	0.044355305	0.04858680434	0.03447893979	0.04473084024	0.04169088469	0.04291420118	0.0490736284	0.04363611506	0.04332029882	0.0425366369	0.05100374326	0.04877091023	0.04881216322	0.05115944634	0.05779927806	0.73728813559
C	0.71264367816	0.06581355407	0.04370116845	0.04505420539	0.03841390472	0.04311301876	0.03819870088	0.04448390931	0.03785127401	0.04332444155	0.03518574769	0.04202248025	0.0436369541	0.03676144795	0.04100201963	0.04272642121	0.03790236988	0.03383437282	0.04757545169	0.0483618336	0.0489505672	0.05064093119	0.0315554891	0.02219659434
D	0.01889149807	0.03177761437	0.03985651068	0.03880790602	0.0385874476	0.04107381554	0.04037471396	0.03404557587	0.04434731507	0.04436622747	0.04227614842	0.0299167702	0.04347889311	0.04625733329	0.02994497291	0.04249031471	0.04343377574	0.0495966237	0.0495491615	0.04868872167	0.04947016734	0.05037343985	0.06040008195	0.68750
E	0.96575342466	0.06142824367	0.03049573957	0.03773435247	0.03805621876	0.040313627	0.03387982845	0.04175725099	0.03840235597	0.03951045164	0.03775700935	0.03740484952	0.03563778981	0.04068417748	0.04226745019	0.03943399251	0.04120317736	0.03875111198	0.05027831602	0.049972058	0.04982934092	0.05111245626	0.03211225847	0.02248328796
F	0.0194336399	0.0310687308	0.05019674885	0.04589926229	0.04864237959	0.04514694366	0.04762840671	0.04840030912	0.04728497056	0.04832688725	0.05098673133	0.04933745352	0.04683640295	0.04813118237	0.04699807842	0.04843726855	0.04739865709	0.04677572187	0.05008421568	0.0487233032	0.05014857478	0.05037246988	0.05844500622	0.08854166667
G	0.93661971831	0.06447052587	0.04448438071	0.05220656201	0.04486874187	0.04290094865	0.04945553539	0.04767456264	0.0479602417	0.04897206574	0.0530344928	0.04410515556	0.04682827237	0.04737387102	0.04588366008	0.04395817613	0.04292213358	0.04745099737	0.04870892897	0.04753005473	0.0498626542	0.05083406497	0.03143511571	0.02214273915
H	0.01948953933	0.0313995955	0.0524737186	0.05222002582	0.04967202168	0.05056508326	0.05009807598	0.05187296715	0.05054682338	0.0500909157	0.05071957626	0.05036304203	0.04882718639	0.0485684327	0.04858183074	0.04984165507	0.05085334859	0.04932680273	0.0489500015	0.04873466842	0.04904771344	0.04927328904	0.05812686878	0.80800
I	1.00757575758	0.06279085402	0.05170833035	0.05134120479	0.0510511167	0.04914525217	0.05122898555	0.05038616048	0.05007197801	0.04959960895	0.05017719768	0.04970788168	0.05023179989	0.05238434882	0.05044083593	0.04940587416	0.04932025622	0.04763360828	0.04943111542	0.04864821524	0.04998296941	0.0503468565	0.03222378067	0.02227871571
J	0.01887527037	0.03170954205	0.05242948423	0.05133980005	0.05245689782	0.0491128179	0.0495752207	0.05086909627	0.05068049349	0.04986213902	0.04993564621	0.05012192998	0.04934478742	0.05074234852	0.04891359272	0.04804875363	0.04940740308	0.04924012158	0.04994740072	0.04664402204	0.04897315591	0.05157343298	0.05890969585	0.9406779661
K	1.03546099291	0.06210915084	0.05055905582	0.05079592463	0.04991177587	0.04936571862	0.05250643372	0.05094843163	0.04934227707	0.04940009974	0.04926371177	0.04857390064	0.05100295561	0.05046120854	0.05295579027	0.05101595819	0.050609319	0.04954227647	0.05041895637	0.05070924934	0.05106031765	0.05135143216	0.030139734	0.02142958055
L	0.01956107914	0.03085011848	0.05162011342	0.05244485115	0.04986310462	0.05142648357	0.04917238469	0.04846043425	0.05094050274	0.04893624866	0.05122820653	0.05027386833	0.05000111278	0.05116571112	0.05016219231	0.05042079503	0.04997178459	0.05001832584	0.05006107734	0.04980487038	0.05128841368	0.05134836445	0.0569371923	0.8347107438
M	0.94405594406	0.05861342818	0.05046605505	0.04894540169	0.0501272227	0.05089858553	0.05183689528	0.04976312102	0.05171481771	0.05047963051	0.04828051148	0.04964104098	0.05080444042	0.0509244388	0.05114035153	0.04996382676	0.0516541048	0.05073318852	0.05053634357	0.0495652516	0.0519560499	0.05026267658	0.0317360188	0.02165208137
N	0.01931824027	0.02998161931	0.05283519732	0.051934929	0.05070411957	0.0512161647	0.05100486981	0.04897153607	0.05248357779	0.05015516166	0.05040198823	0.04928033625	0.0504437214	0.04914888154	0.05013781044	0.05071071266	0.05089248651	0.04926587997	0.05057180317	0.04912358792	0.05043507261	0.04678805691	0.05726738447	1.01612903226
O	1.27586206897	0.06000677128	0.05081647129	0.05210731329	0.05052035161	0.05027385371	0.05128185885	0.0520706365	0.05074466677	0.05160166098	0.05064298929	0.05120898681	0.05064927391	0.05178020261	0.05147335562	0.05133855697	0.05103642165	0.05009486197	0.05290977523	0.05002665448	0.04873529638	0.05106788711	0.03188551532	0.02091679131
P	0.01900792179	0.05970809045	0.05795539908	0.05822539644	0.05822527906	0.05815440841	0.05815846668	0.05834700027	0.05750443382	0.05992052293	0.05791358284	0.05969395949	0.05685471974	0.05864088142	0.05815549638	0.06044354254	0.05721527746	0.06163501646	0.05867116347	0.05782729038	0.0594330076	0.05922607554	0.06013492585	1.00869565217
Plate information
Plate	Repeat	Barcode	Measured height	Chamber temperature at start	Chamber temperature at end	Humidity at start	Humidity at end	Ambient temperature at start	Ambient temperature at end	Group	Label	ScanX	ScanY	Measinfo	Kinetics	Measurement date
1	1	=""	14.85	24.58	24.6	45.9	45.9	23.41	23.63	1	Lilly FRET(1)	0	0	De=1st Ex=Top Em=Top Wdw=1 (14)	0	05-09-23 11:30:02
Background information
Plate	Label	Result	Signal	Flashes/Time	Meastime	MeasInfo
1	Lilly FRET	0	102	20	00:00:00.000	De=1st Ex=Top Em=Top Wdw=1 (14)
1	Lilly FRET	0	72	5	00:00:00.000	De=2nd Ex=Top Em=Top Wdw=1 (142)
Results for Lilly FRET(1) - channel 1 window 1 (Counts)
	01	02	03	04	05	06	07	08	09	10	11	12	13	14	15	16	17	18	19	20	21	22	23	24
A	140	8115	7876	7361	7465	7445	8054	7601	7460	7024	7185	7223	7670	7124	7339	7256	7234	7559	6600	7444	6778	7632	7475	2995
B	2760	4074	7382	5757	5894	4687	5651	8577	6137	6663	4670	6178	5810	5802	6831	5745	5938	5959	7058	6831	6803	7115	7814	87
C	124	9350	6231	6292	5459	6097	5422	6212	5284	6123	4981	5664	6181	5227	5786	5930	5321	4763	6080	6731	6395	6874	4432	3118
D	2510	4408	5422	5266	5210	5531	5646	4745	6037	6189	5763	4166	5980	6024	4212	5780	6028	6910	6902	6561	6900	7075	8255	99
E	141	8300	4148	5233	5276	5265	4724	5743	5216	5472	5151	5194	4925	5573	5898	5412	5545	5358	6928	6796	6409	6924	4419	3064
F	2673	4076	6812	6141	6417	6111	6543	6263	6376	6460	6813	6594	6238	6525	6408	6540	6452	6368	6750	6463	6835	6789	7375	102
G	133	8756	6213	7286	6312	5974	6867	6543	6707	6746	7288	6127	6514	6588	6401	6117	5859	6575	6508	6053	6916	6948	4378	3083
H	2736	4316	7068	7159	6323	6917	6947	7097	6808	6887	6971	6964	6401	6670	6752	6736	7023	6818	6536	6719	6433	6682	7951	101
I	133	8406	7219	7166	7006	6707	7030	6798	6887	6900	6966	6764	6902	7271	7014	6848	6668	6387	6834	6674	6897	6931	4457	3076
J	2618	4345	6950	6907	7144	6452	6559	6933	6930	6872	6906	6906	6778	6955	6776	6544	6770	6723	6837	6358	6367	7039	8003	111
K	146	8442	6837	6950	6704	6705	7243	6739	6613	6736	6741	6400	6799	6871	7290	6902	6707	6689	6294	6710	6867	6870	4027	2882
L	2682	4166	6836	6992	6611	6756	6292	6448	6876	6636	6855	6737	6740	6845	6835	6758	6553	6687	6721	6649	6821	6830	7633	101
M	135	7877	6876	6667	6777	6783	6983	6712	6888	6820	6517	6638	6906	6817	6922	6699	6867	6750	6525	6299	6918	6458	4226	2828
N	2629	3980	7006	6733	6751	6717	6766	6352	6999	6675	6733	6519	6713	6508	6767	6782	6743	6325	6673	6401	6654	6113	7542	126
O	148	8153	6949	7130	6937	6719	6833	7006	6903	6959	6679	6847	6857	6895	6975	6919	6862	6469	7057	6569	6339	6695	4249	2783
P	2613	7969	7638	7696	7746	7638	7680	7649	7652	7856	7731	7806	7515	7611	7753	7923	7607	7994	7724	7563	7870	7668	7960	116
Plate information
Plate	Repeat	Barcode	Measured height	Chamber temperature at start	Chamber temperature at end	Humidity at start	Humidity at end	Ambient temperature at start	Ambient temperature at end	Group	Label	ScanX	ScanY	Measinfo	Kinetics	Measurement date
1	1	=""	14.85	24.58	24.6	45.9	45.9	23.41	23.63	1	Lilly FRET(1)	0	0	De=2nd Ex=Top Em=Top Wdw=1 (142)	0	05-09-23 11:30:02
Background information
Plate	Label	Result	Signal	Flashes/Time	Meastime	MeasInfo
1	Lilly FRET	0	102	20	00:00:00.000	De=1st Ex=Top Em=Top Wdw=1 (14)
1	Lilly FRET	0	72	5	00:00:00.000	De=2nd Ex=Top Em=Top Wdw=1 (142)
Results for Lilly FRET(1) - channel 2 window 1 (Counts)
	01	02	03	04	05	06	07	08	09	10	11	12	13	14	15	16	17	18	19	20	21	22	23	24
A	143	136726	139588	130521	134345	135078	138713	135458	134741	132858	135287	135149	137975	131581	134909	136111	133108	140505	127939	138846	126783	139160	132249	134679
B	141824	129940	137729	133735	139463	133061	138932	133551	138360	137136	135445	138115	139359	135200	139199	131657	137072	140091	138382	140063	139371	139075	135192	118
C	174	142068	142582	139654	142110	141419	141942	139646	139599	141329	141563	134785	141646	142187	141115	138790	140387	140774	127797	139180	130642	135740	140451	140472
D	132864	138714	136038	135694	135018	134660	139840	139372	136130	139498	136318	139253	137538	130228	140658	136031	138786	139324	139296	134754	139478	140451	136672	144
E	146	135117	136019	138680	138637	130601	139434	137533	135825	138495	136425	138859	138196	136982	139540	137242	134577	138267	137793	135996	128619	135466	137611	136279
F	137545	131193	135706	133793	131922	135358	137376	129400	134842	133673	133623	133651	133187	135567	136346	135020	136122	136139	134773	132647	136295	134776	126187	1152
G	142	135814	139667	139561	140677	139251	138852	137243	139845	137752	137420	138918	139104	139064	139505	139155	136503	138564	133610	127351	138701	136680	139271	139233
H	140383	137454	134696	137093	127295	136794	138668	136815	134687	137490	137442	138276	131095	137332	138982	135148	138103	138221	133524	137869	131158	135611	136787	125
I	132	133873	139610	139576	137235	136473	137227	134918	137542	139114	138828	136075	137403	138801	139054	138607	135198	134086	138253	137189	137987	137665	138314	138069
J	138700	137025	132559	134535	136188	131371	132304	136291	136739	137820	138298	137784	137360	137065	138530	136195	137024	136535	136884	136309	130010	136485	135852	118
K	141	135922	135228	136822	134317	135823	137945	132271	134023	136356	136835	131758	133306	136164	137662	135291	132525	135016	124834	132323	134488	133784	133611	134487
L	137109	135040	132429	133321	132583	131372	127958	133057	134981	135605	133813	134006	134797	133781	136258	134032	131134	133691	134256	133501	132993	133013	134060	121
M	143	134389	136250	136213	135196	133265	134711	134879	133192	135104	134982	133720	135933	133865	135353	134077	132942	133049	129115	127085	133151	128485	133161	130611
N	136089	132748	132601	129643	133145	131150	132654	129708	133356	133087	133586	132284	133079	132414	134968	133739	132495	128385	131951	130304	131932	130653	131698	124
O	116	135868	136747	136833	137311	133648	133244	134548	136034	134860	131884	133707	135382	133159	135507	134772	134453	129135	133378	131310	130070	131100	133258	133051
P	137469	133466	131791	132176	133035	131340	132053	131095	133068	131107	133492	130767	132179	129790	133315	131081	132954	129699	131649	130786	132418	129470	132369	115
Basic assay information
Assay ID:				19045
Assay Started:				05-09-23 11:25:04
Assay Finished:				05-09-23 11:30:09
Assay Exported:				05-09-23 11:30:09
Protocol ID:				100202
Protocol Name:				Lilly FRET_384
Serial#:				="1040204"
Protocol information
Protocol:
Protocol name				Lilly FRET_384
Number of assay repeats				1
Start assay repeat each				N/A
Number of plate repeats				1
Start plate repeat each				N/A
Is label meas. height used				Yes
Height of measurement				Defined in label
Is gripper height used				No
Mode of measurement				By Columns bi-directional
Rotated plate				No
Soft move				No
Protocol notes
Plate type:
Name of the plate type				384 OptiPlate
Number of rows				16
Number of columns				24
Number of the wells in the plate				384
Height of the plate				14.35 mm
Coordinates of corners:
384 OptiPlate + Lilly FRET
12.1 mm x------------------------------------------------------- x 115.6 mm
9 mm 9 mm
12.1 mm x------------------------------------------------------- x 115.6 mm
76.5 mm 76.5 mm
Platemap:
Plate				1
Group				1
	01	02	03	04	05	06	07	08	09	10	11	12	13	14	15	16	17	18	19	20	21	22	23	24
A	-	-	-	-	-	-	-	-	-	-	-	-	-	-	-	-	-	-	-	-	-	-	-	-
B	-	-	-	-	-	-	-	-	-	-	-	-	-	-	-	-	-	-	-	-	-	-	-	-
C	-	-	-	-	-	-	-	-	-	-	-	-	-	-	-	-	-	-	-	-	-	-	-	-
D	-	-	-	-	-	-	-	-	-	-	-	-	-	-	-	-	-	-	-	-	-	-	-	-
E	-	-	-	-	-	-	-	-	-	-	-	-	-	-	-	-	-	-	-	-	-	-	-	-
F	-	-	-	-	-	-	-	-	-	-	-	-	-	-	-	-	-	-	-	-	-	-	-	-
G	-	-	-	-	-	-	-	-	-	-	-	-	-	-	-	-	-	-	-	-	-	-	-	-
H	-	-	-	-	-	-	-	-	-	-	-	-	-	-	-	-	-	-	-	-	-	-	-	-
I	-	-	-	-	-	-	-	-	-	-	-	-	-	-	-	-	-	-	-	-	-	-	-	-
J	-	-	-	-	-	-	-	-	-	-	-	-	-	-	-	-	-	-	-	-	-	-	-	-
K	-	-	-	-	-	-	-	-	-	-	-	-	-	-	-	-	-	-	-	-	-	-	-	-
L	-	-	-	-	-	-	-	-	-	-	-	-	-	-	-	-	-	-	-	-	-	-	-	-
M	-	-	-	-	-	-	-	-	-	-	-	-	-	-	-	-	-	-	-	-	-	-	-	-
N	-	-	-	-	-	-	-	-	-	-	-	-	-	-	-	-	-	-	-	-	-	-	-	-
O	-	-	-	-	-	-	-	-	-	-	-	-	-	-	-	-	-	-	-	-	-	-	-	-
P	-	-	-	-	-	-	-	-	-	-	-	-	-	-	-	-	-	-	-	-	-	-	-	-
- - Undefined
Calculations:
Plate				1
Formula index				Calc 1
Formula name				Label ratio
Formula				Label ratio where X = Lilly FRET(1) channel 1 window 1 Y = Lilly FRET(1) channel 2 window 1
Auto export parameters:
Export format				Plate2
Include basic assay information				Yes
Place assay information at				End of file
Include basic plate information				Yes
Place plate information at				Beginning of plate
Include protocol information				Yes
Protocol info level				Large
Include error and warning information				Yes
Include background information				Yes
Add plate number to the file name				Yes
Each plate to separate file				No
Field separator to use				System
File name format				<DefaultDataFolder>\<Date>\<ProtocolName>_<AssayID>.csv
Operations:
Plate 1
Group 1
Measurement
Label				Lilly FRET(1)
Labels:
Lilly FRET				6000025
Light source				Laser
Top mirror				LANCE/DELFIA Bias
Bottom mirror				N/A
Exc. filter				N/A
Using of excitation filter				Top
Ems. filter				APC 665
Using of emission filter				Top
2nd ems. filter				Europium 615
Using of 2nd emission filter				Top
Measurement height				7.3 mm
Cycle				16600
Delay				30
Number of flashes				20
Number of flashes for 2nd detector				5
Number of sequence windows				1
Total time of windows				500
Excitation light				100%
Reference excitation light				100%
Reference AD gain				4
Reference signal				323509
Last edited				13-06-14 09:17:06
Last edited by				EnVision
Factory preset				No
Filters:
APC 665				205
Filter type				Emission
Description				M665 CWL=665nm BW=7 5nm Tmin=75%
Used with				Luminescence DELFIA - Time-resolved Fluorescence Fluorescence Intensity LANCE - Time-resolved Fluorescence
Last edited				26-02-19 14:51:38
Last edited by				Installation
Factory preset				Yes
Europium 615				203
Filter type				Emission
Description				M615 CWL=615nm BW=8 5nm Tmin=80%
Used with				Luminescence DELFIA - Time-resolved Fluorescence Fluorescence Intensity LANCE - Time-resolved FluorescenceLuminescence Absorbance DELFIA - Time-resolved Fluorescence Fluorescence Intensity LANCE - Time-resolved Fluorescence
Last edited				26-02-19 14:51:38
Last edited by				Installation
Factory preset				Yes
Mirror modules:
LANCE/DELFIA Bias				445
Used by				Top
Dual				No
Bias				Yes
Description				D400
Used with				Luminescence DELFIA - Time-resolved Fluorescence Fluorescence Intensity LANCE - Time-resolved Fluorescence
Last edited				26-02-19 14:51:38
Last edited by				Installation
Factory preset				Yes
Instrument:
Serial number				1040204
Nickname				EnVision
Normalization:
Notifications for plate 1 repeat 1:
WARNING: Plate height defined in the plate editor does not match the actual plate height. Measured height is 14.85 mm. Plate editor height is 14.35 mm. The results may be affected.
Exported with EnVision Workstation version 1.14.3049.528
