## Supplementary material for "Genome-wide arrayed CRISPR activation screen for prion protein modulators": Plate_XXXIII_B.csv

Plate information
Plate	Repeat	Barcode	Measured height	Chamber temperature at start	Chamber temperature at end	Humidity at start	Humidity at end	Ambient temperature at start	Ambient temperature at end	Formula	Measurement date
1	1	=""	N/A	N/A	N/A	N/A	N/A	N/A	N/A	Calc 1: Label ratio = X / Y where X = Lilly FRET(1) channel 1 window 1 Y = Lilly FRET(1) channel 2 window 1	05-09-23 11:35:58
Background information
Plate	Label	Result	Signal	Flashes/Time	Meastime	MeasInfo
1	Lilly FRET	0	127	20	00:00:00.000	De=1st Ex=Top Em=Top Wdw=1 (14)
1	Lilly FRET	0	55	5	00:00:00.000	De=2nd Ex=Top Em=Top Wdw=1 (142)
Calculated results: Calc 1: Label ratio = X / Y where X = Lilly FRET(1) channel 1 window 1 Y = Lilly FRET(1) channel 2 window 1
	01	02	03	04	05	06	07	08	09	10	11	12	13	14	15	16	17	18	19	20	21	22	23	24
A	1.0000	0.05170120414	0.04826617386	0.05077431553	0.04550122957	0.04690795886	0.05034613407	0.05188725525	0.0510786106	0.05013229452	0.05112404343	0.04906954756	0.05164269375	0.04917101467	0.05130827766	0.05065534402	0.05239790605	0.04958382197	0.05039710078	0.05263381148	0.05658025922	0.05493632331	0.06075365475	0.02190591783
B	0.019618733	0.03201898058	0.0480517261	0.03818866106	0.03928547887	0.03380914426	0.03968464053	0.05952363694	0.04217929998	0.044324162	0.03545075849	0.04323261575	0.04066934058	0.03990284272	0.0434316392	0.0413361077	0.04388197654	0.04234660517	0.04727293256	0.04540428822	0.04815515878	0.04828220642	0.06326083635	0.90400
C	1.0564516129	0.05154808621	0.03808414514	0.0384588544	0.03510293419	0.04106825995	0.03848165531	0.04074863605	0.03678313844	0.04138853663	0.03618186146	0.04020057059	0.04240476455	0.03757072696	0.04038510332	0.04120146642	0.03850619604	0.0327435485	0.04464745976	0.04482155984	0.04434030009	0.04838594994	0.03041169766	0.02231865181
D	0.01954346583	0.03018584703	0.03621594055	0.03797396557	0.03814731801	0.03976226165	0.04010366838	0.03627982568	0.04340916448	0.04101436881	0.04104737658	0.02836069273	0.04284395979	0.04566854991	0.03251842238	0.04139266926	0.0410583551	0.04316890714	0.04811969836	0.04648596505	0.04698260112	0.04677744491	0.05706477023	0.77272727273
E	1.09160305344	0.05406864416	0.03210713704	0.03882398642	0.03863490484	0.04018758076	0.03682553732	0.04163147446	0.03988064293	0.03927002461	0.03542843095	0.03784713874	0.03593548387	0.04167528512	0.04462742923	0.03909787468	0.0421343651	0.04117373412	0.04762978699	0.05015546154	0.04719202139	0.0475771497	0.03100349476	0.02261851687
F	0.01954027123	0.03022031585	0.04733649789	0.04794147875	0.04579016489	0.04504729269	0.04827133479	0.04576199214	0.0470164197	0.04508244994	0.04874845883	0.04738943666	0.04745058776	0.04659057219	0.04755747232	0.047656951	0.04563069459	0.0450950335	0.0488327688	0.04689167307	0.04844945834	0.04836790269	0.05709699777	1.10714285714
G	1.24347826087	0.05314318976	0.04330457127	0.04668361614	0.0435488156	0.04293251638	0.04679434047	0.04624494717	0.04305297679	0.04465002323	0.05025353389	0.04440627376	0.04797793596	0.04828299218	0.04380407911	0.04515963256	0.04325708747	0.04583173752	0.0478088231	0.046848002	0.04802311149	0.04776734896	0.03072391509	0.0226583522
H	0.02020272437	0.03015744942	0.04937076476	0.04863962853	0.04743831608	0.04743890335	0.04787968548	0.04798099072	0.04828914342	0.04829820564	0.0482649775	0.04768602337	0.04648473636	0.04973379712	0.04939422181	0.04826945744	0.04832406219	0.04847546621	0.04697981635	0.04916293072	0.04480412018	0.04827712895	0.05811465747	0.98449612403
I	1.01526717557	0.05055080084	0.04732617233	0.04681420061	0.04767473958	0.04612118455	0.04786712387	0.05008617129	0.04608635717	0.04646811384	0.04754745483	0.04800097304	0.0509949981	0.05059259683	0.05022421525	0.05043791897	0.04939245584	0.05040048849	0.04755126298	0.04821915841	0.04901002378	0.04954006013	0.03048341448	0.02221085175
J	0.01962392319	0.03035996475	0.04955101863	0.04882544956	0.0501957089	0.04760048283	0.04669042236	0.04709388972	0.04150448346	0.04818625578	0.04838500267	0.04834216262	0.04875070921	0.0483909485	0.04979008041	0.04836312776	0.04837332147	0.04845837466	0.04628535531	0.04575695761	0.04782803274	0.04911866176	0.05498953549	0.88983050847
K	1.2000	0.05568087553	0.04602801514	0.0470480693	0.04688073593	0.04760946295	0.04967268804	0.04908871249	0.04714297965	0.04765479229	0.04786383613	0.04789383821	0.05086374441	0.04862511323	0.05086143826	0.04993006892	0.04982144286	0.04908899917	0.04959177067	0.04725628263	0.04900134573	0.04861284312	0.03098558674	0.02207631137
L	0.0198839032	0.02996027739	0.05020966755	0.05013456476	0.04949873281	0.04996247055	0.04888716885	0.04757192543	0.05008869797	0.04905797894	0.04949137711	0.04883174774	0.04918032787	0.04831168073	0.05099810368	0.04783575605	0.05027356551	0.04829015544	0.04832545656	0.05072332321	0.04923911206	0.05081414112	0.05705311554	0.94166666667
M	1.14503816794	0.05607709137	0.04868999498	0.04995623632	0.04850549657	0.04696992481	0.04915727202	0.04874443892	0.04944613316	0.0482819307	0.04873113504	0.04873285856	0.04993411622	0.05096174943	0.04962877819	0.04937981306	0.04904280806	0.04843891286	0.04791061221	0.04957393929	0.04956836952	0.05132263003	0.0307458438	0.02047459758
N	0.01950688115	0.0301059641	0.05138393057	0.05041979378	0.04924855491	0.04960046995	0.04866851722	0.05097530616	0.05079824762	0.05029646892	0.04923769058	0.04875368822	0.04885508501	0.04960121136	0.04942718056	0.04778096449	0.04857123856	0.04809232219	0.04999405982	0.04763774278	0.04918625945	0.04863124972	0.05962904144	0.97368421053
O	0.81884057971	0.0566685954	0.04939055921	0.05048028238	0.04962224281	0.05021150561	0.05017222091	0.05139504019	0.0513800026	0.04944683265	0.04899811801	0.04842291008	0.05135103606	0.05144395677	0.05163059331	0.05165063362	0.05064843894	0.04969481745	0.05040509388	0.04922624788	0.05070968503	0.05215479917	0.03149606299	0.02202534852
P	0.01926808782	0.06090115956	0.05978560673	0.05997764994	0.05840045816	0.05776203407	0.05771678215	0.05717381653	0.05864936843	0.05777900519	0.05538716307	0.05827872698	0.05644714179	0.05756005868	0.05530304148	0.05591397849	0.05618842478	0.05654694335	0.05514295638	0.05697676177	0.05715245131	0.05802665288	0.06058782448	0.77118644068
Plate information
Plate	Repeat	Barcode	Measured height	Chamber temperature at start	Chamber temperature at end	Humidity at start	Humidity at end	Ambient temperature at start	Ambient temperature at end	Group	Label	ScanX	ScanY	Measinfo	Kinetics	Measurement date
1	1	=""	14.9	24.58	24.6	46.1	45.8	23.41	23.63	1	Lilly FRET(1)	0	0	De=1st Ex=Top Em=Top Wdw=1 (14)	0	05-09-23 11:35:58
Background information
Plate	Label	Result	Signal	Flashes/Time	Meastime	MeasInfo
1	Lilly FRET	0	127	20	00:00:00.000	De=1st Ex=Top Em=Top Wdw=1 (14)
1	Lilly FRET	0	55	5	00:00:00.000	De=2nd Ex=Top Em=Top Wdw=1 (142)
Results for Lilly FRET(1) - channel 1 window 1 (Counts)
	01	02	03	04	05	06	07	08	09	10	11	12	13	14	15	16	17	18	19	20	21	22	23	24
A	124	7385	6425	7036	6291	6449	7149	7404	6985	7181	6861	6695	7292	6578	7073	7003	7447	6934	6536	7445	7264	7467	8482	2978
B	2720	4467	6748	5388	5364	4666	5547	8212	5835	6199	4987	6091	5658	5487	6116	5622	6172	6023	6699	6283	6818	6823	8694	113
C	131	7527	5395	5511	5100	5925	5518	5639	5253	5940	5168	5580	6109	5332	5730	5934	5472	4682	6236	6463	5866	6805	4376	3050
D	2631	4223	4971	5356	5225	5332	5617	5045	5900	5803	5772	4022	6082	6305	4585	5791	5754	6140	6847	6361	6686	6683	7976	102
E	143	7612	4536	5397	5357	5536	5159	5767	5600	5569	4900	5037	5013	5843	6276	5414	5837	5753	6547	6888	6194	6597	4347	3044
F	2716	4030	6462	6344	6276	6139	6618	6035	6457	6124	6682	6575	6398	6286	6473	6586	6170	6266	6675	6284	6704	6625	7826	124
G	143	7304	6168	6647	6065	6054	6436	6521	6052	6342	7096	6308	6767	6725	6237	6327	6114	6462	6550	5992	6616	6672	4141	3183
H	2898	4074	6783	6704	6387	6596	6692	6603	6695	6783	6789	6374	6432	7006	6943	6757	6776	6795	6380	6810	6281	6833	7986	127
I	133	7076	6556	6617	6563	6387	6882	7033	6419	6606	6673	6709	7106	7069	7056	7020	6699	7016	6681	6715	6718	6608	4276	3082
J	2704	4169	6837	6701	6925	6349	6237	6478	5758	6683	6708	6698	6788	6687	6997	6639	6740	6645	6189	6348	6626	6777	7567	105
K	150	7652	6286	6588	6513	6623	6814	6623	6597	6666	6676	6648	7040	6656	7091	6890	6850	6776	6894	6228	6445	6627	4248	3026
L	2778	4005	6813	6818	6621	6723	6695	6538	6833	6731	6787	6529	6711	6623	7046	6496	6919	6291	6626	6711	6701	6928	7520	113
M	150	7664	6601	6849	6720	6247	6606	6563	6767	6694	6671	6713	6897	6968	6865	6720	6694	6589	6479	6702	6632	6940	4126	2736
N	2686	4060	6880	6792	6603	6586	6382	6839	6876	6820	6698	6345	6661	6617	6752	6464	6573	6126	6733	6431	6661	6406	7960	111
O	113	7835	6686	6979	6857	6849	6817	6893	7115	6798	6639	6586	7043	6974	7080	7039	6854	6717	6800	6432	6881	7047	4232	2956
P	2661	8230	8020	7997	7852	7615	7755	7598	7884	7741	7492	7702	7636	7533	7495	7384	7591	7472	7462	7537	7659	7633	8155	91
Plate information
Plate	Repeat	Barcode	Measured height	Chamber temperature at start	Chamber temperature at end	Humidity at start	Humidity at end	Ambient temperature at start	Ambient temperature at end	Group	Label	ScanX	ScanY	Measinfo	Kinetics	Measurement date
1	1	=""	14.9	24.58	24.6	46.1	45.8	23.41	23.63	1	Lilly FRET(1)	0	0	De=2nd Ex=Top Em=Top Wdw=1 (142)	0	05-09-23 11:35:58
Background information
Plate	Label	Result	Signal	Flashes/Time	Meastime	MeasInfo
1	Lilly FRET	0	127	20	00:00:00.000	De=1st Ex=Top Em=Top Wdw=1 (14)
1	Lilly FRET	0	55	5	00:00:00.000	De=2nd Ex=Top Em=Top Wdw=1 (142)
Results for Lilly FRET(1) - channel 2 window 1 (Counts)
	01	02	03	04	05	06	07	08	09	10	11	12	13	14	15	16	17	18	19	20	21	22	23	24
A	124	142840	133116	138574	138260	137482	141997	142694	136750	143241	134203	136439	141201	133778	137853	138248	142124	139844	129690	141449	128384	135921	139613	135945
B	138643	139511	140432	141089	136539	138010	139777	137962	138338	139856	140674	140889	139122	137509	140819	136007	140650	142231	141709	138379	141584	141315	137431	125
C	124	146019	141660	143296	145287	144272	143393	138385	142810	143518	142834	138804	144064	141919	141884	144024	142107	142990	139672	144194	132295	140640	143892	136657
D	134623	139900	137260	141044	136969	134097	140062	139058	135916	141487	140618	141816	141957	138060	140997	139904	140142	142232	142291	136837	142308	142868	139771	132
E	131	140784	141277	139012	138657	137754	140093	138525	140419	141813	138307	133088	139500	140203	140631	138473	138533	139725	137456	137333	131251	138659	140210	134580
F	138995	133354	136512	132328	137060	136279	137100	131878	137335	135840	137071	138744	134835	134920	136109	138196	135216	138951	136691	134011	138371	136971	137065	112
G	115	137440	142433	142384	139269	141012	137538	141010	140571	142038	141204	142052	141044	139283	142384	140103	141341	140994	137004	127903	137767	139677	134781	140478
H	143446	135091	137389	137830	134638	139042	139767	137617	138644	140440	140661	133666	138368	140870	140563	139985	140220	140174	135803	138519	140188	141537	137418	129
I	131	139978	138528	141346	137662	138483	143773	140418	139282	142162	140344	139768	139347	139724	140490	139181	135628	139205	140501	139260	137074	133387	140273	138761
J	137791	137319	137979	137244	137960	133381	133582	137555	138732	138691	138638	138554	139239	138187	140530	137274	139333	137128	133714	138733	138538	137972	137608	118
K	125	137426	136569	140027	138927	139111	137178	134919	139936	139881	139479	138807	138409	136884	139418	137993	137491	138035	139015	131792	131527	136322	137096	137070
L	139711	133677	135691	135994	133761	134561	136948	137434	136418	137205	137135	133704	136457	137089	138162	135798	137627	130275	137112	132306	136091	136340	131807	120
M	131	136669	135572	137100	138541	133000	134385	134641	136856	138644	136894	137751	138122	136730	138327	136088	136493	136027	135231	135192	133795	135223	134197	133629
N	137695	134857	133894	134709	134075	132781	131132	134163	135359	135596	136034	130144	136342	133404	136605	135284	135327	127380	134676	134998	135424	131726	133492	114
O	138	138260	135370	138252	138184	136403	135872	134118	138478	137481	135495	136010	137154	135565	137128	136281	135325	135165	134907	130662	135694	135117	134366	134209
P	138104	135137	134146	133333	134451	131834	134363	132893	134426	133976	135266	132158	135277	130872	135526	132060	135099	132138	135321	132282	134010	131543	134598	118
Basic assay information
Assay ID:				19046
Assay Started:				05-09-23 11:31:00
Assay Finished:				05-09-23 11:36:06
Assay Exported:				05-09-23 11:36:06
Protocol ID:				100202
Protocol Name:				Lilly FRET_384
Serial#:				="1040204"
Protocol information
Protocol:
Protocol name				Lilly FRET_384
Number of assay repeats				1
Start assay repeat each				N/A
Number of plate repeats				1
Start plate repeat each				N/A
Is label meas. height used				Yes
Height of measurement				Defined in label
Is gripper height used				No
Mode of measurement				By Columns bi-directional
Rotated plate				No
Soft move				No
Protocol notes
Plate type:
Name of the plate type				384 OptiPlate
Number of rows				16
Number of columns				24
Number of the wells in the plate				384
Height of the plate				14.35 mm
Coordinates of corners:
384 OptiPlate + Lilly FRET
12.1 mm x------------------------------------------------------- x 115.6 mm
9 mm 9 mm
12.1 mm x------------------------------------------------------- x 115.6 mm
76.5 mm 76.5 mm
Platemap:
Plate				1
Group				1
	01	02	03	04	05	06	07	08	09	10	11	12	13	14	15	16	17	18	19	20	21	22	23	24
A	-	-	-	-	-	-	-	-	-	-	-	-	-	-	-	-	-	-	-	-	-	-	-	-
B	-	-	-	-	-	-	-	-	-	-	-	-	-	-	-	-	-	-	-	-	-	-	-	-
C	-	-	-	-	-	-	-	-	-	-	-	-	-	-	-	-	-	-	-	-	-	-	-	-
D	-	-	-	-	-	-	-	-	-	-	-	-	-	-	-	-	-	-	-	-	-	-	-	-
E	-	-	-	-	-	-	-	-	-	-	-	-	-	-	-	-	-	-	-	-	-	-	-	-
F	-	-	-	-	-	-	-	-	-	-	-	-	-	-	-	-	-	-	-	-	-	-	-	-
G	-	-	-	-	-	-	-	-	-	-	-	-	-	-	-	-	-	-	-	-	-	-	-	-
H	-	-	-	-	-	-	-	-	-	-	-	-	-	-	-	-	-	-	-	-	-	-	-	-
I	-	-	-	-	-	-	-	-	-	-	-	-	-	-	-	-	-	-	-	-	-	-	-	-
J	-	-	-	-	-	-	-	-	-	-	-	-	-	-	-	-	-	-	-	-	-	-	-	-
K	-	-	-	-	-	-	-	-	-	-	-	-	-	-	-	-	-	-	-	-	-	-	-	-
L	-	-	-	-	-	-	-	-	-	-	-	-	-	-	-	-	-	-	-	-	-	-	-	-
M	-	-	-	-	-	-	-	-	-	-	-	-	-	-	-	-	-	-	-	-	-	-	-	-
N	-	-	-	-	-	-	-	-	-	-	-	-	-	-	-	-	-	-	-	-	-	-	-	-
O	-	-	-	-	-	-	-	-	-	-	-	-	-	-	-	-	-	-	-	-	-	-	-	-
P	-	-	-	-	-	-	-	-	-	-	-	-	-	-	-	-	-	-	-	-	-	-	-	-
- - Undefined
Calculations:
Plate				1
Formula index				Calc 1
Formula name				Label ratio
Formula				Label ratio where X = Lilly FRET(1) channel 1 window 1 Y = Lilly FRET(1) channel 2 window 1
Auto export parameters:
Export format				Plate2
Include basic assay information				Yes
Place assay information at				End of file
Include basic plate information				Yes
Place plate information at				Beginning of plate
Include protocol information				Yes
Protocol info level				Large
Include error and warning information				Yes
Include background information				Yes
Add plate number to the file name				Yes
Each plate to separate file				No
Field separator to use				System
File name format				<DefaultDataFolder>\<Date>\<ProtocolName>_<AssayID>.csv
Operations:
Plate 1
Group 1
Measurement
Label				Lilly FRET(1)
Labels:
Lilly FRET				6000025
Light source				Laser
Top mirror				LANCE/DELFIA Bias
Bottom mirror				N/A
Exc. filter				N/A
Using of excitation filter				Top
Ems. filter				APC 665
Using of emission filter				Top
2nd ems. filter				Europium 615
Using of 2nd emission filter				Top
Measurement height				7.3 mm
Cycle				16600
Delay				30
Number of flashes				20
Number of flashes for 2nd detector				5
Number of sequence windows				1
Total time of windows				500
Excitation light				100%
Reference excitation light				100%
Reference AD gain				4
Reference signal				323509
Last edited				13-06-14 09:17:06
Last edited by				EnVision
Factory preset				No
Filters:
APC 665				205
Filter type				Emission
Description				M665 CWL=665nm BW=7 5nm Tmin=75%
Used with				Luminescence DELFIA - Time-resolved Fluorescence Fluorescence Intensity LANCE - Time-resolved Fluorescence
Last edited				26-02-19 14:51:38
Last edited by				Installation
Factory preset				Yes
Europium 615				203
Filter type				Emission
Description				M615 CWL=615nm BW=8 5nm Tmin=80%
Used with				Luminescence DELFIA - Time-resolved Fluorescence Fluorescence Intensity LANCE - Time-resolved FluorescenceLuminescence Absorbance DELFIA - Time-resolved Fluorescence Fluorescence Intensity LANCE - Time-resolved Fluorescence
Last edited				26-02-19 14:51:38
Last edited by				Installation
Factory preset				Yes
Mirror modules:
LANCE/DELFIA Bias				445
Used by				Top
Dual				No
Bias				Yes
Description				D400
Used with				Luminescence DELFIA - Time-resolved Fluorescence Fluorescence Intensity LANCE - Time-resolved Fluorescence
Last edited				26-02-19 14:51:38
Last edited by				Installation
Factory preset				Yes
Instrument:
Serial number				1040204
Nickname				EnVision
Normalization:
Notifications for plate 1 repeat 1:
WARNING: Plate height defined in the plate editor does not match the actual plate height. Measured height is 14.90 mm. Plate editor height is 14.35 mm. The results may be affected.
Exported with EnVision Workstation version 1.14.3049.528
