## Supplementary material for "Genome-wide arrayed CRISPR activation screen for prion protein modulators": Plate_XXXIV_A.csv

Plate information
Plate	Repeat	Barcode	Measured height	Chamber temperature at start	Chamber temperature at end	Humidity at start	Humidity at end	Ambient temperature at start	Ambient temperature at end	Formula	Measurement date
1	1	=""	N/A	N/A	N/A	N/A	N/A	N/A	N/A	Calc 1: Label ratio = X / Y where X = Lilly FRET(1) channel 1 window 1 Y = Lilly FRET(1) channel 2 window 1	26-09-23 16:55:59
Background information
Plate	Label	Result	Signal	Flashes/Time	Meastime	MeasInfo
1	Lilly FRET	0	80	20	00:00:00.000	De=1st Ex=Top Em=Top Wdw=1 (14)
1	Lilly FRET	0	46	5	00:00:00.000	De=2nd Ex=Top Em=Top Wdw=1 (142)
Calculated results: Calc 1: Label ratio = X / Y where X = Lilly FRET(1) channel 1 window 1 Y = Lilly FRET(1) channel 2 window 1
	01	02	03	04	05	06	07	08	09	10	11	12	13	14	15	16	17	18	19	20	21	22	23	24
A	1.68421052632	0.03332719437	0.03820981158	0.02882852081	0.06151448201	0.03688930319	0.04143944475	0.03690719496	0.04072521795	0.04138223112	0.03630467513	0.03582844366	0.06209275303	0.03068401214	0.0328691141	0.03938153706	0.04185810265	0.03492592458	0.03727764414	0.03782726692	0.04111406819	0.0237630974	0.03296117872	0.02147538279
B	0.01943347444	0.04379802656	0.03479312002	0.03931850885	0.03308760628	0.04189273832	0.03711436539	0.03509148826	0.03770148303	0.04127141603	0.04298240373	0.03915535269	0.07474199544	0.03931200218	0.04429365753	0.03824375754	0.043486201	0.03198297341	0.02945812152	0.0400851577	0.04139837753	0.03746269743	0.0392485473	1.53968253968
C	1.49230769231	0.04995629205	0.02841289514	0.04210217767	0.07160000575	0.03897001642	0.03501577287	0.03700741445	0.03783643407	0.04122006842	0.03022651802	0.03996329602	0.03361194073	0.04096531544	0.04077047489	0.0330607687	0.0372471981	0.04147582882	0.0347678517	0.03078227718	0.03583591089	0.03515958729	0.0344122967	0.02168546324
D	0.01919546978	0.03805338899	0.03449905128	0.03786741375	0.03289110808	0.03570933692	0.038103484	0.03897624118	0.03533745948	0.02432914619	0.03987397031	0.03459220453	0.06568481776	0.03750530592	0.03621864579	0.0257546798	0.03329560322	0.0267255908	0.03835644687	0.03438902538	0.03645458925	0.02808166577	0.02788512991	1.14666666667
E	1.69811320755	0.03840851902	0.03167414073	0.04159199741	0.06975255973	0.03884311796	0.03524038214	0.03118383487	0.04021084449	0.03451625723	0.03398837941	0.03553884675	0.03496784566	0.03935139119	0.02778086454	0.0313343262	0.0258982309	0.0382966392	0.03903348613	0.04118310445	0.0349442663	0.03662586371	0.02793518547	0.02133892458
F	0.01879559049	0.04154824739	0.02894989613	0.02663789216	0.03238769804	0.03058800681	0.0409643292	0.03874191235	0.04378777703	0.03585581899	0.03782442889	0.03811690639	0.07049851884	0.03659041157	0.03034052958	0.04282033333	0.04329779191	0.04411362106	0.04507063197	0.03822392315	0.03311524762	0.03574145071	0.0383179655	1.40740740741
G	1.67307692308	0.03358856189	0.02904243673	0.0302862956	0.06458768641	0.03671872685	0.03867577585	0.03745249524	0.02828218367	0.03410840329	0.03717866698	0.04485293052	0.03355772346	0.04307975686	0.04484848485	0.0406074266	0.0286033228	0.03424697649	0.03719293153	0.0397731828	0.04177825785	0.04243119266	0.03159826243	0.02180519234
H	0.01897007387	0.0350040013	0.03880581608	0.02988247062	0.03234697277	0.02801378251	0.04055094921	0.03727105194	0.03154376131	0.04107012458	0.03675918427	0.03244486636	0.06889426858	0.04047580798	0.04445723223	0.03560627801	0.0384443941	0.03461727074	0.03427176272	0.02815439403	0.03965559509	0.0414716165	0.03694844985	1.31343283582
I	1.66666666667	0.0290918016	0.03990488053	0.03231780384	0.06819246764	0.03523244948	0.03332652257	0.03426415314	0.03583083436	0.04415313376	0.03662908167	0.03109214992	0.03338494291	0.04324593745	0.03463865289	0.03236414888	0.03823564575	0.04282201683	0.0390274452	0.03879368914	0.03583211905	0.03404958925	0.04029635823	0.02185812587
J	0.02002965765	0.03787280342	0.03586654379	0.03786329971	0.03211354023	0.03615844012	0.03869421841	0.03602446665	0.02908561401	0.03864571093	0.03057620134	0.04370770377	0.07152111753	0.03329962976	0.04185234563	0.03570714809	0.04060203821	0.03826958832	0.0325210735	0.03574219768	0.03608125139	0.03113853776	0.039958955	0.0405204461
K	1.61818181818	0.03728140557	0.03019592665	0.0371212008	0.07238837992	0.04523829271	0.0398339268	0.03749708113	0.03632784538	0.03728514115	0.03818929312	0.04162027145	0.03440078938	0.0399573112	0.04168244422	0.03645837266	0.03901080806	0.03728877065	0.039055479	0.03485868407	0.03906984764	0.04092410245	0.0353927847	0.02115824895
L	0.01923470731	0.03175320596	0.03764344216	0.04015088646	0.03253982621	0.03903501294	0.04190585534	0.05367302448	0.04123450738	0.032947555	0.03885489773	0.03149659557	0.07324423879	0.02709315241	0.03857602007	0.04021993843	0.0429153572	0.03897552718	0.03388906555	0.02800516677	0.0381040466	0.03813031551	0.03588723559	1.79166666667
M	1.53225806452	0.03796753285	0.03259224682	0.039373722	0.07194656776	0.03904002442	0.03275606358	0.02783708203	0.04029281959	0.03269174752	0.0377768259	0.03506427822	0.03379884456	0.0411855858	0.03778460521	0.03576478416	0.04715663147	0.0401225797	0.03497986008	0.02796703803	0.03701523122	0.05058031569	0.03670800415	0.02083430327
N	0.01992014098	0.03768376746	0.04098560439	0.04267971109	0.03215948778	0.03311531895	0.04579285584	0.03403629004	0.03478849356	0.03978404684	0.04389371098	0.03869560225	0.07653714029	0.02844233019	0.03979915712	0.03992357509	0.04029683519	0.02323295576	0.02856188155	0.03770415381	0.05572796251	0.03851531318	0.04050117002	1.82352941176
O	1.61224489796	0.03490231368	0.03634347299	0.03896199857	0.06347536648	0.04090737525	0.04987367548	0.03856491408	0.035035065	0.0362102171	0.03746934467	0.04172703344	0.03321462967	0.03427484066	0.03371635232	0.04093193308	0.04034212185	0.03870612273	0.04071383183	0.0384264337	0.04431692108	0.04225253531	0.03056455897	0.0215133646
P	0.01979497793	0.0443722359	0.04168410285	0.03602679054	0.06277869135	0.04365657547	0.03792174926	0.04445480687	0.03945266745	0.03886123211	0.03632344369	0.04040198488	0.0619800874	0.03631135271	0.04510899047	0.04352504522	0.05998179097	0.04034110326	0.05151952782	0.04625196863	0.04223868109	0.03793455869	0.0368890904	1.66129032258
Plate information
Plate	Repeat	Barcode	Measured height	Chamber temperature at start	Chamber temperature at end	Humidity at start	Humidity at end	Ambient temperature at start	Ambient temperature at end	Group	Label	ScanX	ScanY	Measinfo	Kinetics	Measurement date
1	1	=""	14.85	24.68	24.6	44.5	45.9	23.41	22.84	1	Lilly FRET(1)	0	0	De=1st Ex=Top Em=Top Wdw=1 (14)	0	26-09-23 16:55:59
Background information
Plate	Label	Result	Signal	Flashes/Time	Meastime	MeasInfo
1	Lilly FRET	0	80	20	00:00:00.000	De=1st Ex=Top Em=Top Wdw=1 (14)
1	Lilly FRET	0	46	5	00:00:00.000	De=2nd Ex=Top Em=Top Wdw=1 (142)
Results for Lilly FRET(1) - channel 1 window 1 (Counts)
	01	02	03	04	05	06	07	08	09	10	11	12	13	14	15	16	17	18	19	20	21	22	23	24
A	96	4524	5301	3710	8130	5105	5684	4948	5218	5765	4702	4775	8443	4005	4397	5196	5439	4821	4866	4739	5546	3132	4331	2864
B	2736	5979	4778	5301	4448	5150	5084	4737	5092	5408	5755	5370	9893	5202	6110	4944	5953	4403	3981	5385	5690	5147	5363	97
C	97	6572	3989	5889	9964	5412	4884	5136	5245	5784	4178	5444	4693	5544	5571	4589	5015	5696	4794	4247	4588	4815	4547	2890
D	2583	5196	4600	4893	4532	4381	5149	5161	4796	3341	5252	4741	9018	4948	4996	3463	4530	3568	5208	4605	4919	3876	3752	86
E	90	5266	4252	5663	9483	5172	4799	4227	5401	4690	4592	4840	4698	5339	3750	4250	3408	5154	5024	5149	4577	4919	3648	2870
F	2520	5526	3888	3308	4344	4095	5417	4916	5868	4732	5108	4892	9448	4864	4070	5750	5612	5962	6062	4894	4444	4652	5153	76
G	87	4628	4059	4168	9026	4956	5395	5095	3900	4697	5114	6188	4661	5847	6216	5423	3946	4678	5125	5457	5647	5735	4219	2985
H	2663	4724	5263	4063	4272	3683	5370	4955	4322	5568	4993	4443	8936	5543	6026	4839	5261	4659	4548	3526	5338	5599	4866	88
I	85	4030	5286	4450	9314	4826	4567	4713	4875	6093	5058	4278	4485	5900	4758	4340	5117	5782	5297	5139	4746	4551	5205	2951
J	2796	5082	4787	5056	4229	4777	4893	4853	3895	5262	4155	5690	9605	4479	5682	4824	5255	5084	4240	4802	4867	4173	5335	109
K	89	4995	4135	4966	9616	6000	5392	4978	4872	5065	5174	5532	4602	5354	5614	4828	5212	4976	5215	4614	4985	5378	4659	2754
L	2630	4145	4996	5322	4314	5037	5329	7066	5383	4424	5182	4191	9624	3610	5197	5252	5708	4996	4476	3534	4985	4990	4691	86
M	95	5108	4329	5276	9544	5116	4373	3703	5350	4377	5027	4645	4458	5422	5030	4730	6177	5224	4455	3645	4841	6537	4665	2685
N	2679	4942	5381	5584	4199	4248	5765	4440	4575	5232	5765	5055	9870	3695	5279	5203	5251	2931	3761	4691	7183	4931	5227	93
O	79	4693	4883	5273	8448	5419	6613	5108	4681	4832	4828	5501	4449	4485	4419	5441	5311	5058	5318	5010	5792	5433	3970	2780
P	2659	5749	5379	4669	8208	5663	4915	5720	5187	4996	4798	5162	8099	4609	5904	5582	7774	5076	6564	5903	5452	4751	4719	103
Plate information
Plate	Repeat	Barcode	Measured height	Chamber temperature at start	Chamber temperature at end	Humidity at start	Humidity at end	Ambient temperature at start	Ambient temperature at end	Group	Label	ScanX	ScanY	Measinfo	Kinetics	Measurement date
1	1	=""	14.85	24.68	24.6	44.5	45.9	23.41	22.84	1	Lilly FRET(1)	0	0	De=2nd Ex=Top Em=Top Wdw=1 (142)	0	26-09-23 16:55:59
Background information
Plate	Label	Result	Signal	Flashes/Time	Meastime	MeasInfo
1	Lilly FRET	0	80	20	00:00:00.000	De=1st Ex=Top Em=Top Wdw=1 (14)
1	Lilly FRET	0	46	5	00:00:00.000	De=2nd Ex=Top Em=Top Wdw=1 (142)
Results for Lilly FRET(1) - channel 2 window 1 (Counts)
	01	02	03	04	05	06	07	08	09	10	11	12	13	14	15	16	17	18	19	20	21	22	23	24
A	57	135745	138734	128692	132164	138387	137164	134066	128127	139311	129515	133274	135974	130524	133773	131940	129939	138035	130534	125280	134893	131801	131397	133362
B	140788	136513	137326	134822	134431	122933	136982	134990	135061	131035	133892	137146	132362	132326	137943	129276	136894	137667	135141	134339	137445	137390	136642	63
C	65	131555	140394	139874	139162	138876	139480	138783	138623	140320	138223	136225	139623	135334	136643	138805	134641	137333	137886	137969	128028	136947	132133	133269
D	134563	136545	133337	129214	137788	122685	135132	132414	135720	137325	131715	137054	137292	131928	137940	134461	136054	133505	135779	133909	134935	138026	134552	75
E	53	137105	134242	136156	135952	133151	136179	135551	134317	135878	135105	136189	134352	135675	134985	135634	131592	134581	128710	125027	130980	134304	130588	134496
F	134074	133002	134301	124184	134125	133876	132237	126891	134010	131973	135045	128342	134017	132931	134144	134282	129614	135151	134500	128035	134198	130157	134480	54
G	52	137785	139761	137620	139748	134972	139493	136039	137896	137708	137552	137962	138895	135725	138600	133547	137956	136596	137795	137203	135166	135160	133520	136894
H	140379	134956	135624	135966	132068	131471	132426	132945	137016	135573	135830	136940	129706	136946	135546	135903	136847	134586	132704	125238	134609	135008	131697	67
I	51	138527	132465	137695	136584	136976	137038	137549	136056	137997	138087	137591	134342	136429	137361	134099	133828	135024	135725	132470	132451	133658	129168	135007
J	139593	134186	133467	133533	131689	132113	126453	134714	133915	136160	135890	130183	134296	134506	135763	135099	129427	132847	130377	134351	134890	134014	133512	2690
K	55	133981	136939	133778	132839	132631	135362	132757	134112	135845	135483	132916	133776	133993	134685	132425	133604	133445	133528	132363	127592	131414	131637	130162
L	136732	130538	132719	132550	132576	129038	127166	131649	130546	134274	133368	133062	131396	133244	134721	130582	133006	128183	132078	126191	130826	130867	130715	48
M	62	134536	132823	133998	132654	131045	133502	133024	132778	133887	133071	132471	131898	131648	133123	132253	130989	130201	127359	130332	130784	129240	127084	128874
N	134487	131144	131290	130835	130568	128279	125893	130449	131509	131510	131340	130635	128957	129912	132641	130324	130308	126157	131679	124416	128894	128027	129058	51
O	49	134461	134357	135337	133091	132470	132595	132452	133609	133443	128852	131833	133947	130854	131064	132928	131649	130677	130619	130379	130695	128584	129889	129222
P	134327	129563	129042	129598	130745	129717	129609	128670	131474	128560	132091	127766	130671	126930	130883	128248	129606	125827	127408	127627	129076	125242	127924	62
Basic assay information
Assay ID:				19053
Assay Started:				26-09-23 16:50:20
Assay Finished:				26-09-23 16:56:07
Assay Exported:				26-09-23 16:56:07
Protocol ID:				100202
Protocol Name:				Lilly FRET_384
Serial#:				="1040204"
Protocol information
Protocol:
Protocol name				Lilly FRET_384
Number of assay repeats				1
Start assay repeat each				N/A
Number of plate repeats				1
Start plate repeat each				N/A
Is label meas. height used				Yes
Height of measurement				Defined in label
Is gripper height used				No
Mode of measurement				By Columns bi-directional
Rotated plate				No
Soft move				No
Protocol notes
Plate type:
Name of the plate type				384 OptiPlate
Number of rows				16
Number of columns				24
Number of the wells in the plate				384
Height of the plate				14.35 mm
Coordinates of corners:
384 OptiPlate + Lilly FRET
12.1 mm x------------------------------------------------------- x 115.6 mm
9 mm 9 mm
12.1 mm x------------------------------------------------------- x 115.6 mm
76.5 mm 76.5 mm
Platemap:
Plate				1
Group				1
	01	02	03	04	05	06	07	08	09	10	11	12	13	14	15	16	17	18	19	20	21	22	23	24
A	-	-	-	-	-	-	-	-	-	-	-	-	-	-	-	-	-	-	-	-	-	-	-	-
B	-	-	-	-	-	-	-	-	-	-	-	-	-	-	-	-	-	-	-	-	-	-	-	-
C	-	-	-	-	-	-	-	-	-	-	-	-	-	-	-	-	-	-	-	-	-	-	-	-
D	-	-	-	-	-	-	-	-	-	-	-	-	-	-	-	-	-	-	-	-	-	-	-	-
E	-	-	-	-	-	-	-	-	-	-	-	-	-	-	-	-	-	-	-	-	-	-	-	-
F	-	-	-	-	-	-	-	-	-	-	-	-	-	-	-	-	-	-	-	-	-	-	-	-
G	-	-	-	-	-	-	-	-	-	-	-	-	-	-	-	-	-	-	-	-	-	-	-	-
H	-	-	-	-	-	-	-	-	-	-	-	-	-	-	-	-	-	-	-	-	-	-	-	-
I	-	-	-	-	-	-	-	-	-	-	-	-	-	-	-	-	-	-	-	-	-	-	-	-
J	-	-	-	-	-	-	-	-	-	-	-	-	-	-	-	-	-	-	-	-	-	-	-	-
K	-	-	-	-	-	-	-	-	-	-	-	-	-	-	-	-	-	-	-	-	-	-	-	-
L	-	-	-	-	-	-	-	-	-	-	-	-	-	-	-	-	-	-	-	-	-	-	-	-
M	-	-	-	-	-	-	-	-	-	-	-	-	-	-	-	-	-	-	-	-	-	-	-	-
N	-	-	-	-	-	-	-	-	-	-	-	-	-	-	-	-	-	-	-	-	-	-	-	-
O	-	-	-	-	-	-	-	-	-	-	-	-	-	-	-	-	-	-	-	-	-	-	-	-
P	-	-	-	-	-	-	-	-	-	-	-	-	-	-	-	-	-	-	-	-	-	-	-	-
- - Undefined
Calculations:
Plate				1
Formula index				Calc 1
Formula name				Label ratio
Formula				Label ratio where X = Lilly FRET(1) channel 1 window 1 Y = Lilly FRET(1) channel 2 window 1
Auto export parameters:
Export format				Plate2
Include basic assay information				Yes
Place assay information at				End of file
Include basic plate information				Yes
Place plate information at				Beginning of plate
Include protocol information				Yes
Protocol info level				Large
Include error and warning information				Yes
Include background information				Yes
Add plate number to the file name				Yes
Each plate to separate file				No
Field separator to use				System
File name format				<DefaultDataFolder>\<Date>\<ProtocolName>_<AssayID>.csv
Operations:
Plate 1
Group 1
Measurement
Label				Lilly FRET(1)
Labels:
Lilly FRET				6000025
Light source				Laser
Top mirror				LANCE/DELFIA Bias
Bottom mirror				N/A
Exc. filter				N/A
Using of excitation filter				Top
Ems. filter				APC 665
Using of emission filter				Top
2nd ems. filter				Europium 615
Using of 2nd emission filter				Top
Measurement height				7.3 mm
Cycle				16600
Delay				30
Number of flashes				20
Number of flashes for 2nd detector				5
Number of sequence windows				1
Total time of windows				500
Excitation light				100%
Reference excitation light				100%
Reference AD gain				4
Reference signal				323509
Last edited				13-06-14 09:17:06
Last edited by				EnVision
Factory preset				No
Filters:
APC 665				205
Filter type				Emission
Description				M665 CWL=665nm BW=7 5nm Tmin=75%
Used with				Luminescence DELFIA - Time-resolved Fluorescence Fluorescence Intensity LANCE - Time-resolved Fluorescence
Last edited				26-02-19 14:51:38
Last edited by				Installation
Factory preset				Yes
Europium 615				203
Filter type				Emission
Description				M615 CWL=615nm BW=8 5nm Tmin=80%
Used with				Luminescence DELFIA - Time-resolved Fluorescence Fluorescence Intensity LANCE - Time-resolved FluorescenceLuminescence Absorbance DELFIA - Time-resolved Fluorescence Fluorescence Intensity LANCE - Time-resolved Fluorescence
Last edited				26-02-19 14:51:38
Last edited by				Installation
Factory preset				Yes
Mirror modules:
LANCE/DELFIA Bias				445
Used by				Top
Dual				No
Bias				Yes
Description				D400
Used with				Luminescence DELFIA - Time-resolved Fluorescence Fluorescence Intensity LANCE - Time-resolved Fluorescence
Last edited				26-02-19 14:51:38
Last edited by				Installation
Factory preset				Yes
Instrument:
Serial number				1040204
Nickname				EnVision
Normalization:
Notifications for plate 1 repeat 1:
WARNING: Plate height defined in the plate editor does not match the actual plate height. Measured height is 14.85 mm. Plate editor height is 14.35 mm. The results may be affected.
Exported with EnVision Workstation version 1.14.3049.528
