## Supplementary material for "Genome-wide arrayed CRISPR activation screen for prion protein modulators": Plate_XXXIV_B.csv

Plate information
Plate	Repeat	Barcode	Measured height	Chamber temperature at start	Chamber temperature at end	Humidity at start	Humidity at end	Ambient temperature at start	Ambient temperature at end	Formula	Measurement date
1	1	=""	N/A	N/A	N/A	N/A	N/A	N/A	N/A	Calc 1: Label ratio = X / Y where X = Lilly FRET(1) channel 1 window 1 Y = Lilly FRET(1) channel 2 window 1	26-09-23 17:02:17
Background information
Plate	Label	Result	Signal	Flashes/Time	Meastime	MeasInfo
1	Lilly FRET	0	111	20	00:00:00.000	De=1st Ex=Top Em=Top Wdw=1 (14)
1	Lilly FRET	0	67	5	00:00:00.000	De=2nd Ex=Top Em=Top Wdw=1 (142)
Calculated results: Calc 1: Label ratio = X / Y where X = Lilly FRET(1) channel 1 window 1 Y = Lilly FRET(1) channel 2 window 1
	01	02	03	04	05	06	07	08	09	10	11	12	13	14	15	16	17	18	19	20	21	22	23	24
A	1.38805970149	0.03276567147	0.03647427596	0.02811031097	0.0590014902	0.03575062852	0.03897539718	0.03669272273	0.03916499609	0.03957596159	0.03339666876	0.03392466004	0.05960029608	0.02963443486	0.0338337994	0.03899202657	0.03983659752	0.03132708244	0.0375055401	0.03669228515	0.04054086395	0.0255853632	0.03133739039	0.02101109851
B	0.01985417758	0.044508362	0.03458697353	0.03710851507	0.03190534356	0.0423837916	0.03476113241	0.03341333642	0.03509595634	0.03773127453	0.0420943494	0.03920960365	0.06673714038	0.03692077062	0.04299334413	0.03653607679	0.03968757205	0.03222358084	0.02917006371	0.03843551325	0.04237202523	0.03806689404	0.0393313079	1.75609756098
C	1.49180327869	0.04851477217	0.02942828899	0.04129196055	0.06684452033	0.03616180825	0.03328139877	0.0337949333	0.03583638453	0.03942433936	0.02889208633	0.0378422364	0.03257721663	0.0401737963	0.03767980898	0.0311345987	0.03627965961	0.03921864232	0.03304265034	0.02972116147	0.03572427602	0.03251680035	0.03762303575	0.0213244885
D	0.01968527228	0.03796833428	0.03269356631	0.03743927272	0.03188724727	0.03630605919	0.03716282128	0.03719701541	0.03379533362	0.02482244012	0.03844787312	0.03330897092	0.06563132711	0.03740811089	0.03571300022	0.02566499657	0.03178226387	0.02611115405	0.03821161796	0.0323967124	0.0362536427	0.02772499321	0.0277395572	1.70212765957
E	1.92857142857	0.03728027113	0.03191043395	0.04161882048	0.06853994898	0.03856868647	0.03398231118	0.0329499784	0.03878036527	0.03245372779	0.03325020172	0.03515022056	0.03247139787	0.03753402068	0.02621314926	0.03215103647	0.02815887626	0.03744548195	0.03701631267	0.04122612961	0.03424535581	0.03472654052	0.02891947182	0.02153648107
F	0.01880037793	0.04171748656	0.02879631853	0.02613137826	0.03128909132	0.03112130184	0.04027986905	0.04066107228	0.0421999028	0.03355504963	0.03760427241	0.03725652999	0.06020402146	0.0354781908	0.0285850405	0.03986586361	0.04176544148	0.04171105587	0.04340769881	0.03671976292	0.03338419602	0.03443577831	0.03733295465	0.46575342466
G	1.6500	0.0351315912	0.02879560499	0.0303666519	0.06713222883	0.03560553832	0.03645099153	0.03571505566	0.02834905865	0.03205169768	0.03491459739	0.03768898801	0.03227573913	0.0400700379	0.04197527306	0.03804842801	0.02879019022	0.03412011111	0.03632823527	0.03886179829	0.03949406298	0.04118032112	0.03159915416	0.02224631775
H	0.01950656905	0.03446893495	0.03704127211	0.02962071687	0.03167699558	0.0277193189	0.03923846702	0.03932456018	0.03097038619	0.03816076889	0.03518608094	0.03179424409	0.06533559141	0.03822849602	0.04195999713	0.03430195557	0.04193829401	0.03398198824	0.03256469768	0.02752313795	0.03850779526	0.03808164012	0.03629590933	2.18918918919
I	1.76271186441	0.02887040476	0.04124598313	0.03199118692	0.06780885917	0.03400544387	0.033391494	0.03323574495	0.03444755938	0.04249522505	0.03407557844	0.03009706598	0.03217317119	0.04091516732	0.03307888041	0.0316009267	0.03884666066	0.04038816324	0.03816816375	0.03603141819	0.03585505688	0.03469666545	0.04133633161	0.02168221
J	0.01956664867	0.03705330227	0.03476503732	0.03817672066	0.03182421472	0.03494246751	0.03725945134	0.03407282391	0.0284317263	0.0367873455	0.03098654045	0.04159712981	0.06640379275	0.0322604275	0.03843280605	0.03552512499	0.03536483834	0.03692418534	0.03033556246	0.03513841271	0.03537393236	0.03000281786	0.03802937349	2.60606060606
K	2.01694915254	0.03758161496	0.02975546744	0.038945454	0.06756756757	0.04489817256	0.03754354755	0.03821234658	0.03518929311	0.03459923113	0.03641751874	0.03892806558	0.03209684418	0.0379488483	0.04007720756	0.03599638406	0.03808576081	0.03480747094	0.03939855062	0.03481508808	0.03979623364	0.03837953092	0.03432889909	0.02131251319
L	0.01975649646	0.03262373165	0.03731898617	0.03963082795	0.03260723007	0.03706334549	0.03999318738	0.05186770634	0.03963536974	0.03218300808	0.03755938463	0.03068962175	0.06846930313	0.0268275478	0.03787693878	0.03850219732	0.03818772672	0.03718567284	0.03291877806	0.02814077409	0.03631110005	0.03825649239	0.03423809668	1.2000
M	1.57142857143	0.03653987894	0.03420924025	0.03823397244	0.0687276618	0.03789334569	0.03103035113	0.02712758761	0.03852693753	0.03290047772	0.03859167946	0.03298871616	0.03178892216	0.03983442681	0.0364698441	0.03390657123	0.04318307115	0.03844960536	0.03383783292	0.02707503131	0.0363324155	0.04993504447	0.03824437309	0.02184347294
N	0.01949916379	0.03712442976	0.04040770925	0.04181690894	0.03200798511	0.03452059089	0.04703268852	0.03463974512	0.03525145326	0.03806572727	0.04202854769	0.03697005769	0.06829680243	0.02728534693	0.03921656776	0.03734071602	0.0382577138	0.02200246621	0.02804179974	0.03582642361	0.05407140118	0.03785476761	0.03950209676	1.22222222222
O	2.11111111111	0.03325196035	0.03704618609	0.03791946813	0.06975311459	0.03873047584	0.04813621932	0.03797840134	0.03463985899	0.03594339197	0.03669070326	0.04013286824	0.03316490036	0.03182927107	0.03347775308	0.03918446807	0.03792472517	0.03839846223	0.03941084918	0.03671227295	0.04369241511	0.04056301685	0.03190851662	0.02182121767
P	0.01940813217	0.04498921802	0.04142211583	0.03699198735	0.06026182883	0.04301255358	0.03704362624	0.04289151424	0.03887139743	0.0376118579	0.03455092848	0.04195321664	0.05785348411	0.03598905395	0.04153328099	0.0416100858	0.0569193356	0.03960480368	0.0504569878	0.04613847787	0.04192180876	0.03777111177	0.03749750273	1.65853658537
Plate information
Plate	Repeat	Barcode	Measured height	Chamber temperature at start	Chamber temperature at end	Humidity at start	Humidity at end	Ambient temperature at start	Ambient temperature at end	Group	Label	ScanX	ScanY	Measinfo	Kinetics	Measurement date
1	1	=""	14.9	24.58	24.55	46.1	45.6	22.82	23.04	1	Lilly FRET(1)	0	0	De=1st Ex=Top Em=Top Wdw=1 (14)	0	26-09-23 17:02:17
Background information
Plate	Label	Result	Signal	Flashes/Time	Meastime	MeasInfo
1	Lilly FRET	0	111	20	00:00:00.000	De=1st Ex=Top Em=Top Wdw=1 (14)
1	Lilly FRET	0	67	5	00:00:00.000	De=2nd Ex=Top Em=Top Wdw=1 (142)
Results for Lilly FRET(1) - channel 1 window 1 (Counts)
	01	02	03	04	05	06	07	08	09	10	11	12	13	14	15	16	17	18	19	20	21	22	23	24
A	93	4583	4957	3642	7879	4778	5429	4910	5060	5514	4359	4538	8052	3883	4525	5213	5500	4026	5162	4884	5082	3524	4135	2817
B	2881	6004	4818	5057	4336	5893	4715	4622	4784	4980	5684	5435	9091	4975	5975	4773	5508	4401	4043	5169	5872	5257	5256	72
C	91	6662	4138	5790	9396	4678	4614	4649	5021	5435	4016	5255	4567	5446	5176	4342	5035	5463	4581	4125	4853	4200	5229	2861
D	2662	5223	4296	4909	4405	4884	5143	5055	4567	3453	5086	4603	8655	5160	4961	3514	4372	3378	5269	4123	4914	3881	3770	80
E	108	5126	4415	5654	9269	5164	4676	4501	5249	4366	4533	4805	4473	5144	3562	4380	3873	5117	4763	5572	4616	4691	3732	2911
F	2547	5541	3717	3550	3902	4194	5377	5393	5731	4510	5112	4891	8168	4755	3780	5421	5444	5638	5804	4758	4507	4499	4995	68
G	99	4903	4015	4180	9267	4958	4939	4970	3912	4449	4865	5205	4418	5561	5826	5055	3982	4594	5019	5228	5355	5599	4214	3057
H	2723	4729	5183	3865	4268	3767	5066	5340	4292	5241	4801	4208	8796	5243	5853	4743	5777	4694	4111	3747	5219	5201	4794	81
I	104	3995	5609	4385	9289	4535	4593	4575	4657	5896	4698	4096	4450	5601	4563	4283	5218	5473	5184	4780	4803	4648	5386	2948
J	2645	4978	4714	5011	4316	4461	4914	4603	3861	5042	4190	5658	8656	4404	5299	4789	4630	4920	4069	4694	4651	4046	5114	86
K	119	5094	3962	5225	9055	6012	5065	5025	4759	4671	4940	5167	4290	5076	5440	4858	5052	4687	5230	4530	5281	5076	4547	2828
L	2718	4363	5015	5316	4353	4696	5166	6858	5235	4357	5044	4116	9164	3613	5121	5099	5053	4948	4333	3607	4813	5016	4536	66
M	99	4908	4550	5105	9057	4989	4066	3609	5166	4449	5178	4397	4247	5264	4901	4519	5718	5081	4467	3567	4803	6496	4931	2858
N	2635	4956	5340	5555	4265	4405	6161	4512	4627	5049	5565	4845	8896	3597	5234	4923	5039	2730	3679	4701	6908	4895	5049	66
O	95	4495	4949	5042	9171	5118	6307	5043	4638	4785	4732	5304	4450	4188	4443	5193	5016	5034	5191	4685	5757	5219	4152	2849
P	2662	5946	5399	4866	7899	5650	4789	5562	5136	4905	4579	5472	7669	4603	5501	5393	7443	5115	6564	5912	5518	4810	4880	68
Plate information
Plate	Repeat	Barcode	Measured height	Chamber temperature at start	Chamber temperature at end	Humidity at start	Humidity at end	Ambient temperature at start	Ambient temperature at end	Group	Label	ScanX	ScanY	Measinfo	Kinetics	Measurement date
1	1	=""	14.9	24.58	24.55	46.1	45.6	22.82	23.04	1	Lilly FRET(1)	0	0	De=2nd Ex=Top Em=Top Wdw=1 (142)	0	26-09-23 17:02:17
Background information
Plate	Label	Result	Signal	Flashes/Time	Meastime	MeasInfo
1	Lilly FRET	0	111	20	00:00:00.000	De=1st Ex=Top Em=Top Wdw=1 (14)
1	Lilly FRET	0	67	5	00:00:00.000	De=2nd Ex=Top Em=Top Wdw=1 (142)
Results for Lilly FRET(1) - channel 2 window 1 (Counts)
	01	02	03	04	05	06	07	08	09	10	11	12	13	14	15	16	17	18	19	20	21	22	23	24
A	67	139872	135904	129561	133539	133648	139293	133814	129197	139327	130522	133767	135100	131030	133742	133694	138064	128515	137633	133107	125355	137735	131951	134072
B	145108	134896	139301	136276	135902	139039	135640	138328	136312	131986	135030	138614	136221	134748	138975	130638	138784	136577	138601	134485	138582	138099	133634	41
C	61	137319	140613	140221	140565	129363	138636	137565	140109	137859	139000	138866	140190	135561	137368	139459	138783	139296	138639	138790	135846	129164	138984	134165
D	135228	137562	131402	131119	138143	134523	138391	135898	135137	139108	132283	138191	131873	137938	138913	136918	137561	129370	137890	127266	135545	139982	135907	47
E	56	137499	138356	135852	135235	133891	137601	136601	135352	134530	136330	136699	137752	137049	135886	136232	137541	136652	128673	135157	134792	135084	129048	135166
F	135476	132822	129079	135852	124708	134763	133491	132633	135806	134406	135942	131279	135672	134026	132237	135981	130347	135168	133709	129576	135004	130649	133796	146
G	60	139561	139431	137651	138041	139248	135497	139157	137994	138807	139340	138104	136883	138782	138796	132857	138311	134642	138157	134528	135590	135963	133358	137416
H	139594	137196	139925	130483	134735	135898	129108	135793	138584	137340	136446	132351	134628	137149	139490	138272	137750	138132	126241	136140	135531	136575	132081	37
I	59	138377	135989	137069	136988	133361	137550	137653	135191	138745	137870	136093	138314	136893	137943	135534	134323	135510	135820	132662	133956	133961	130297	135964
J	135179	134347	135596	131258	135620	127667	131886	135093	135799	137058	135220	136019	130354	136514	137877	134806	130921	133246	134133	133586	131481	134854	134475	33
K	59	135545	133152	134162	134014	133903	134910	131502	135240	135003	135649	132732	133658	133759	135738	134958	132648	134655	132746	130116	132701	132258	132454	132692
L	137575	133737	134382	134138	133498	126702	129172	132221	132079	135382	134294	134117	133841	134675	135201	132434	132320	133062	131627	128177	132549	131115	132484	55
M	63	134319	133005	133520	131781	131659	131033	133038	134088	135226	134174	133288	133600	132147	134385	133278	132413	132147	132012	131745	132196	130089	128934	130840
N	135134	133497	132153	132841	133248	127605	130994	130255	131257	132639	132410	131052	130255	131829	133464	131840	131712	124077	131197	131216	127757	129310	127816	54
O	45	135180	133590	132966	131478	132144	131024	132786	133892	133126	128970	132161	134178	131577	132715	132527	132262	131099	131715	127614	131762	128664	130122	130561
P	137159	132165	130341	131542	131078	131357	129280	129676	132128	130411	132529	130431	132559	127900	132448	129608	130764	129151	130091	128136	131626	127346	130142	41
Basic assay information
Assay ID:				19054
Assay Started:				26-09-23 16:57:22
Assay Finished:				26-09-23 17:02:24
Assay Exported:				26-09-23 17:02:24
Protocol ID:				100202
Protocol Name:				Lilly FRET_384
Serial#:				="1040204"
Protocol information
Protocol:
Protocol name				Lilly FRET_384
Number of assay repeats				1
Start assay repeat each				N/A
Number of plate repeats				1
Start plate repeat each				N/A
Is label meas. height used				Yes
Height of measurement				Defined in label
Is gripper height used				No
Mode of measurement				By Columns bi-directional
Rotated plate				No
Soft move				No
Protocol notes
Plate type:
Name of the plate type				384 OptiPlate
Number of rows				16
Number of columns				24
Number of the wells in the plate				384
Height of the plate				14.35 mm
Coordinates of corners:
384 OptiPlate + Lilly FRET
12.1 mm x------------------------------------------------------- x 115.6 mm
9 mm 9 mm
12.1 mm x------------------------------------------------------- x 115.6 mm
76.5 mm 76.5 mm
Platemap:
Plate				1
Group				1
	01	02	03	04	05	06	07	08	09	10	11	12	13	14	15	16	17	18	19	20	21	22	23	24
A	-	-	-	-	-	-	-	-	-	-	-	-	-	-	-	-	-	-	-	-	-	-	-	-
B	-	-	-	-	-	-	-	-	-	-	-	-	-	-	-	-	-	-	-	-	-	-	-	-
C	-	-	-	-	-	-	-	-	-	-	-	-	-	-	-	-	-	-	-	-	-	-	-	-
D	-	-	-	-	-	-	-	-	-	-	-	-	-	-	-	-	-	-	-	-	-	-	-	-
E	-	-	-	-	-	-	-	-	-	-	-	-	-	-	-	-	-	-	-	-	-	-	-	-
F	-	-	-	-	-	-	-	-	-	-	-	-	-	-	-	-	-	-	-	-	-	-	-	-
G	-	-	-	-	-	-	-	-	-	-	-	-	-	-	-	-	-	-	-	-	-	-	-	-
H	-	-	-	-	-	-	-	-	-	-	-	-	-	-	-	-	-	-	-	-	-	-	-	-
I	-	-	-	-	-	-	-	-	-	-	-	-	-	-	-	-	-	-	-	-	-	-	-	-
J	-	-	-	-	-	-	-	-	-	-	-	-	-	-	-	-	-	-	-	-	-	-	-	-
K	-	-	-	-	-	-	-	-	-	-	-	-	-	-	-	-	-	-	-	-	-	-	-	-
L	-	-	-	-	-	-	-	-	-	-	-	-	-	-	-	-	-	-	-	-	-	-	-	-
M	-	-	-	-	-	-	-	-	-	-	-	-	-	-	-	-	-	-	-	-	-	-	-	-
N	-	-	-	-	-	-	-	-	-	-	-	-	-	-	-	-	-	-	-	-	-	-	-	-
O	-	-	-	-	-	-	-	-	-	-	-	-	-	-	-	-	-	-	-	-	-	-	-	-
P	-	-	-	-	-	-	-	-	-	-	-	-	-	-	-	-	-	-	-	-	-	-	-	-
- - Undefined
Calculations:
Plate				1
Formula index				Calc 1
Formula name				Label ratio
Formula				Label ratio where X = Lilly FRET(1) channel 1 window 1 Y = Lilly FRET(1) channel 2 window 1
Auto export parameters:
Export format				Plate2
Include basic assay information				Yes
Place assay information at				End of file
Include basic plate information				Yes
Place plate information at				Beginning of plate
Include protocol information				Yes
Protocol info level				Large
Include error and warning information				Yes
Include background information				Yes
Add plate number to the file name				Yes
Each plate to separate file				No
Field separator to use				System
File name format				<DefaultDataFolder>\<Date>\<ProtocolName>_<AssayID>.csv
Operations:
Plate 1
Group 1
Measurement
Label				Lilly FRET(1)
Labels:
Lilly FRET				6000025
Light source				Laser
Top mirror				LANCE/DELFIA Bias
Bottom mirror				N/A
Exc. filter				N/A
Using of excitation filter				Top
Ems. filter				APC 665
Using of emission filter				Top
2nd ems. filter				Europium 615
Using of 2nd emission filter				Top
Measurement height				7.3 mm
Cycle				16600
Delay				30
Number of flashes				20
Number of flashes for 2nd detector				5
Number of sequence windows				1
Total time of windows				500
Excitation light				100%
Reference excitation light				100%
Reference AD gain				4
Reference signal				323509
Last edited				13-06-14 09:17:06
Last edited by				EnVision
Factory preset				No
Filters:
APC 665				205
Filter type				Emission
Description				M665 CWL=665nm BW=7 5nm Tmin=75%
Used with				Luminescence DELFIA - Time-resolved Fluorescence Fluorescence Intensity LANCE - Time-resolved Fluorescence
Last edited				26-02-19 14:51:38
Last edited by				Installation
Factory preset				Yes
Europium 615				203
Filter type				Emission
Description				M615 CWL=615nm BW=8 5nm Tmin=80%
Used with				Luminescence DELFIA - Time-resolved Fluorescence Fluorescence Intensity LANCE - Time-resolved FluorescenceLuminescence Absorbance DELFIA - Time-resolved Fluorescence Fluorescence Intensity LANCE - Time-resolved Fluorescence
Last edited				26-02-19 14:51:38
Last edited by				Installation
Factory preset				Yes
Mirror modules:
LANCE/DELFIA Bias				445
Used by				Top
Dual				No
Bias				Yes
Description				D400
Used with				Luminescence DELFIA - Time-resolved Fluorescence Fluorescence Intensity LANCE - Time-resolved Fluorescence
Last edited				26-02-19 14:51:38
Last edited by				Installation
Factory preset				Yes
Instrument:
Serial number				1040204
Nickname				EnVision
Normalization:
Notifications for plate 1 repeat 1:
WARNING: Plate height defined in the plate editor does not match the actual plate height. Measured height is 14.90 mm. Plate editor height is 14.35 mm. The results may be affected.
Exported with EnVision Workstation version 1.14.3049.528
