## Supplementary material for "Genome-wide arrayed CRISPR activation screen for prion protein modulators": Plate_XXXIX_A.csv

Plate information
Plate	Repeat	Barcode	Measured height	Chamber temperature at start	Chamber temperature at end	Humidity at start	Humidity at end	Ambient temperature at start	Ambient temperature at end	Formula	Measurement date
1	1	=""	N/A	N/A	N/A	N/A	N/A	N/A	N/A	Calc 1: Label ratio = X / Y where X = Lilly FRET(1) channel 1 window 1 Y = Lilly FRET(1) channel 2 window 1	16-01-24 09:40:20
Background information
Plate	Label	Result	Signal	Flashes/Time	Meastime	MeasInfo
1	Lilly FRET	0	114	20	00:00:00.000	De=1st Ex=Top Em=Top Wdw=1 (14)
1	Lilly FRET	0	67	5	00:00:00.000	De=2nd Ex=Top Em=Top Wdw=1 (142)
Calculated results: Calc 1: Label ratio = X / Y where X = Lilly FRET(1) channel 1 window 1 Y = Lilly FRET(1) channel 2 window 1
	01	02	03	04	05	06	07	08	09	10	11	12	13	14	15	16	17	18	19	20	21	22	23	24
A	0.06786703601	0.04834510718	0.03550888226	0.04640764202	0.05452227029	0.04372188736	0.04325166197	0.04697417099	0.04397922198	0.04695718014	0.04314045793	0.04977708166	0.05579313706	0.04700305099	0.04576706003	0.04658486113	0.04227861808	0.04331171645	0.04687434548	0.03604946035	0.04703155325	0.0488742375	0.0487716143	0.02119726576
B	0.01802735606	0.03646483845	0.04068594027	0.0416794111	0.03302751044	0.0380959509	0.0395711195	0.04498113826	0.03397398696	0.03991415132	0.04944322832	0.04032523672	0.08709831537	0.04601903715	0.0427385523	0.03949088172	0.04298115894	0.04202002255	0.03879050633	0.05531255191	0.04382601299	0.04512926266	0.04879776639	0.52000
C	0.50400	0.04198698184	0.04520403783	0.03885307907	0.10625008762	0.04240768897	0.04535626705	0.04465822855	0.03591690191	0.04080578868	0.04841726025	0.05148766883	0.03273258176	0.03279922278	0.04192926396	0.04040487106	0.04780165879	0.03906624485	0.03045494684	0.03709034544	0.04872779811	0.0419263769	0.03968100665	0.02102275494
D	0.01745852817	0.03380873596	0.04210328429	0.04351709877	0.03385957624	0.04812570114	0.04118106805	0.03609774415	0.04255378539	0.04112991058	0.04186098389	0.04187195556	0.09420632532	0.03653600045	0.03514761576	0.03525536788	0.04356233176	0.03931886181	0.04253225761	0.04263369979	0.03444648404	0.04419931904	0.03900792549	0.92307692308
E	0.10012062726	0.0362266297	0.03662464986	0.03293749074	0.09195369505	0.04463042428	0.05043977109	0.04251039483	0.04909831795	0.04179530663	0.04171788012	0.03868288258	0.03238857559	0.03960745802	0.03615893758	0.04086785347	0.03830583913	0.02630155318	0.04425242581	0.03792141843	0.03854961015	0.03751789221	0.03978369479	0.01861449157
F	0.0180473726	0.05032984008	0.04320131359	0.03965183752	0.03359859782	0.03895061861	0.03504878951	0.04072108931	0.03511799072	0.031942048	0.04241113006	0.03912477689	0.09310592486	0.03818899308	0.04105942304	0.03735069651	0.03491361101	0.04074974919	0.04822878176	0.03583994996	0.03957233803	0.0380073456	0.03701433557	0.78947368421
G	0.08801020408	0.0457510374	0.05274607281	0.04127072983	0.08996992471	0.04287396605	0.03523387884	0.03881356172	0.03361225157	0.03054205395	0.04434261695	0.04108237065	0.03260655507	0.03901506872	0.03861262881	0.04255214309	0.03927008932	0.03911757058	0.03755243968	0.03660764917	0.03713103178	0.0382847445	0.03262560408	0.02041768435
H	0.01861442049	0.04538645686	0.03614247143	0.03211458674	0.03135426855	0.04541558952	0.04359450796	0.03878204224	0.04021975232	0.02934675059	0.0359575106	0.0417332423	0.07951626712	0.03613744076	0.03198177292	0.04024778637	0.03369355678	0.03435885606	0.03712006376	0.0388499617	0.03635989118	0.04092508098	0.05443683155	0.01819418466
I	0.07293666027	0.04495609428	0.03151954226	0.04094755362	0.09336370713	0.0388994712	0.04105421772	0.03805032118	0.03530391104	0.03962983743	0.04275636923	0.04000605715	0.03211682956	0.03847714796	0.04342485192	0.03241706027	0.03209721998	0.04643623123	0.03632264529	0.03311436229	0.03904938218	0.04266363281	0.04184635156	0.02062506275
J	0.01850897595	0.03653989032	0.03538457182	0.041759215	0.03231789209	0.041191377	0.03876764352	0.04110474324	0.03431400484	0.03799411448	0.03540688853	0.0388115479	0.08717537205	0.03133323786	0.03481645479	0.043037554	0.04257319848	0.04380375687	0.03677676612	0.04600015937	0.03339628557	0.0328036794	0.03758843917	0.76271186441
K	0.04635352287	0.03895188131	0.03511091004	0.03935036231	0.08877643905	0.03127492309	0.04708947141	0.04182156792	0.03996838417	0.02854191699	0.04496655612	0.04299630015	0.03266119595	0.03417617396	0.03979448058	0.04245069349	0.04069934284	0.04148380805	0.04166785521	0.04434578668	0.03837602087	0.04165242652	0.03687089481	0.01978392236
L	0.01845358144	0.04202461764	0.0403287679	0.03970797343	0.03218511776	0.03976938713	0.04134280639	0.03252522104	0.03767421292	0.04475730493	0.03632405668	0.03049884784	0.09047449006	0.04186109181	0.03422512141	0.03438476639	0.03806108692	0.04020539557	0.0318582037	0.04000483872	0.02699416169	0.0298314711	0.03176431386	0.08522727273
M	0.04694835681	0.04344812465	0.03476284221	0.03857077416	0.09126949614	0.03663536288	0.03454304786	0.03510370254	0.03474923049	0.04125149462	0.03983209088	0.04092148918	0.03292318407	0.03989243456	0.04101074108	0.04667661627	0.04967038938	0.03689499943	0.03836276432	0.0504381736	0.03176137839	0.03511576825	0.0384910066	0.02001351868
N	0.0182360672	0.04453115456	0.0529090297	0.03736731562	0.03247822015	0.03936076184	0.04089078924	0.04010166822	0.05470636723	0.05086364722	0.04504174332	0.03306449298	0.08891992892	0.04644212907	0.03997030695	0.03962550932	0.03667260379	0.03704977884	0.04665142906	0.03950592445	0.03518584173	0.04034307958	0.0400536343	0.01914523303
O	0.03398974912	0.03687123672	0.03999462495	0.04513834443	0.09830797482	0.03823558769	0.04080324566	0.03092968246	0.04196001923	0.04361285239	0.05057879923	0.04851257601	0.03199256416	0.03854783797	0.03744544805	0.04244229337	0.03908566079	0.03998197678	0.03633595823	0.0428550881	0.04585989123	0.03954773688	0.04320178456	0.02057660343
P	0.018157322	0.04627555405	0.04453285695	0.04083016629	0.05290069254	0.05124708823	0.0467742724	0.0425090609	0.05284749378	0.04402855907	0.04213637019	0.05003048426	0.05200878823	0.03471796116	0.04719699276	0.04295019484	0.04125640361	0.04406614577	0.04822573749	0.04434125931	0.04431719247	0.04294609317	0.04333967924	0.02699386503
Plate information
Plate	Repeat	Barcode	Measured height	Chamber temperature at start	Chamber temperature at end	Humidity at start	Humidity at end	Ambient temperature at start	Ambient temperature at end	Group	Label	ScanX	ScanY	Measinfo	Kinetics	Measurement date
1	1	=""	14.85	24.09	24.06	20.6	20.3	22.72	22.84	1	Lilly FRET(1)	0	0	De=1st Ex=Top Em=Top Wdw=1 (14)	0	16-01-24 09:40:20
Background information
Plate	Label	Result	Signal	Flashes/Time	Meastime	MeasInfo
1	Lilly FRET	0	114	20	00:00:00.000	De=1st Ex=Top Em=Top Wdw=1 (14)
1	Lilly FRET	0	67	5	00:00:00.000	De=2nd Ex=Top Em=Top Wdw=1 (142)
Results for Lilly FRET(1) - channel 1 window 1 (Counts)
	01	02	03	04	05	06	07	08	09	10	11	12	13	14	15	16	17	18	19	20	21	22	23	24
A	98	7131	5285	6850	7953	6289	6415	6920	6443	6946	6391	7246	8128	6871	6690	6731	6169	6298	6714	5274	6858	7235	7105	3070
B	2661	5372	5967	6132	4849	5599	5798	6582	4976	5821	7273	5877	12579	6696	6245	5771	6278	6149	5601	7992	6389	6609	7026	39
C	63	6128	6529	5660	15157	6164	6566	6485	5242	5927	7042	7403	4753	4794	6154	5896	6968	5705	4380	5360	7015	6074	5752	3022
D	2509	4843	6047	6187	4890	6821	5954	5191	6098	5929	6005	6000	13148	5253	4993	5095	6263	5664	6052	6073	4879	6335	5478	48
E	83	5096	5230	4668	12892	6282	7157	5981	6880	5767	5770	5458	4451	5606	5097	5730	5422	3695	6248	5317	5404	5216	5606	2094
F	2570	7103	6104	5658	4754	5437	4928	5733	4905	4480	5920	5502	12834	5400	5753	5266	4876	5646	6761	5042	5526	5288	5133	30
G	69	6516	7565	5898	12654	6080	4982	5479	4732	4298	6203	5786	4636	5533	5583	6045	5619	5566	5335	5229	5311	5572	4719	2976
H	2703	6484	5167	4621	4520	6465	6147	5501	5703	4182	5037	5929	11145	5124	4548	5750	4789	4915	5216	5478	5119	5875	7818	107
I	76	6420	4429	5865	13074	5473	5776	5349	4962	5580	5946	5548	4548	5404	6151	4571	4564	6517	5075	4683	5442	6000	5861	2876
J	2658	5164	4998	5941	4548	5803	5441	5788	4817	5371	4994	5442	11950	4376	4875	5957	5931	6091	5045	6350	4580	4579	5249	45
K	75	5524	4967	5626	12386	4392	6652	5906	5613	4062	6400	5950	4605	4778	5592	5904	5673	5785	5843	6183	5385	5850	5170	2701
L	2626	5968	5677	5613	4526	5615	5819	4591	5282	6320	5106	4328	12415	5903	4764	4852	5392	5614	4436	5622	3796	4181	4385	45
M	60	6143	4909	5473	12593	5165	4880	4932	4798	5796	5589	5686	4538	5563	5773	6474	6947	5147	5303	7062	4402	4876	5275	2724
N	2567	6197	7387	5284	4578	5522	5738	5601	7566	7029	6145	4608	12159	6325	5546	5553	5065	5277	6511	5498	4863	5555	5586	99
O	126	5156	5655	6333	13491	5363	5793	4315	5936	6199	7170	6797	4509	5446	5294	5985	5511	5679	5108	5959	6274	5474	5965	2872
P	2628	6569	6257	5780	7356	7216	6697	5923	7433	6105	5846	6893	7362	4866	6667	6040	5887	6153	6768	6083	6261	5842	6010	88
Plate information
Plate	Repeat	Barcode	Measured height	Chamber temperature at start	Chamber temperature at end	Humidity at start	Humidity at end	Ambient temperature at start	Ambient temperature at end	Group	Label	ScanX	ScanY	Measinfo	Kinetics	Measurement date
1	1	=""	14.85	24.09	24.06	20.6	20.3	22.72	22.84	1	Lilly FRET(1)	0	0	De=2nd Ex=Top Em=Top Wdw=1 (142)	0	16-01-24 09:40:20
Background information
Plate	Label	Result	Signal	Flashes/Time	Meastime	MeasInfo
1	Lilly FRET	0	114	20	00:00:00.000	De=1st Ex=Top Em=Top Wdw=1 (14)
1	Lilly FRET	0	67	5	00:00:00.000	De=2nd Ex=Top Em=Top Wdw=1 (142)
Results for Lilly FRET(1) - channel 2 window 1 (Counts)
	01	02	03	04	05	06	07	08	09	10	11	12	13	14	15	16	17	18	19	20	21	22	23	24
A	1444	147502	148836	147605	145867	143841	148318	147315	146501	147922	148144	145569	145681	146182	146175	144489	145913	145411	143234	146299	145817	148033	145679	144830
B	147609	147320	146660	147123	146817	146971	146521	146328	146465	145838	147098	145740	144423	145505	146121	146135	146064	146335	144391	144488	145781	146446	143982	75
C	125	145950	144434	145677	142654	145351	144765	145214	145948	145249	145444	143782	145207	146162	146771	145923	145769	146034	143819	144512	143963	144873	144956	143749
D	143712	143247	143623	142174	144420	141733	144581	143804	143301	144153	143451	143294	139566	143776	142058	144517	143771	144053	142292	142446	141640	143328	140433	52
E	829	140670	142800	141723	140201	140756	141892	140695	140127	137982	138310	141096	137425	141539	140961	140208	141545	140486	141190	140211	140183	139027	140912	112493
F	142403	141129	141292	142692	141494	139587	140604	140787	139672	140254	139586	140627	137843	141402	140114	140988	139659	138553	140186	140681	139643	139131	138676	38
G	784	142423	143423	142910	140647	141811	141398	141162	140782	140724	139888	140839	142180	141817	144590	142061	143086	142289	142068	142839	143034	145541	144641	145756
H	145210	142862	142962	143891	144159	142352	141004	141844	141796	142503	140082	142069	140160	141792	142206	142865	142134	143049	140517	141004	140787	143555	143616	5881
I	1042	142806	140516	143232	140033	140696	140692	140577	140551	140803	139067	138679	141608	140447	141647	141006	142193	140343	139720	141419	139362	140635	140060	139442
J	143606	141325	141248	142268	140727	140879	140349	140811	140380	141364	141046	140216	137080	139660	140020	138414	139313	139052	137179	138043	137141	139588	139644	59
K	1618	141816	141466	142972	139519	140432	141263	141219	140436	142317	142328	138384	140993	139805	140522	139079	139388	139452	140228	139427	140322	140448	140219	136525
L	142303	142012	140768	141357	140624	141189	140750	141152	140202	141206	140568	141907	137221	141014	139196	141109	141667	139633	139242	140533	140623	140154	138048	528
M	1278	141387	141214	141895	137976	140984	141273	140498	138075	140504	140314	138949	137836	139450	140768	138699	139862	139504	138233	140013	138596	138855	137045	136108
N	140765	139161	139617	141407	140956	140292	140325	139670	138302	138193	136429	139364	136741	136191	138753	140137	138114	142430	139567	139169	138209	137694	139463	5171
O	3707	139838	141394	140302	137232	140262	141974	139510	141468	142137	141759	140108	140939	141279	141379	141015	140998	142039	140577	139050	136808	138415	138073	139576
P	144735	141954	140503	141562	139053	140808	143177	139335	140650	138660	138740	137776	141553	140158	141259	140628	142693	139631	140340	137186	141277	136031	138672	3260
Basic assay information
Assay ID:				19137
Assay Started:				16-01-24 09:35:27
Assay Finished:				16-01-24 09:40:28
Assay Exported:				16-01-24 09:40:28
Protocol ID:				100202
Protocol Name:				Lilly FRET_384
Serial#:				="1040204"
Protocol information
Protocol:
Protocol name				Lilly FRET_384
Number of assay repeats				1
Start assay repeat each				N/A
Number of plate repeats				1
Start plate repeat each				N/A
Is label meas. height used				Yes
Height of measurement				Defined in label
Is gripper height used				No
Mode of measurement				By Columns bi-directional
Rotated plate				No
Soft move				No
Protocol notes
Plate type:
Name of the plate type				384 OptiPlate
Number of rows				16
Number of columns				24
Number of the wells in the plate				384
Height of the plate				14.35 mm
Coordinates of corners:
384 OptiPlate + Lilly FRET
12.1 mm x------------------------------------------------------- x 115.6 mm
9 mm 9 mm
12.1 mm x------------------------------------------------------- x 115.6 mm
76.5 mm 76.5 mm
Platemap:
Plate				1
Group				1
	01	02	03	04	05	06	07	08	09	10	11	12	13	14	15	16	17	18	19	20	21	22	23	24
A	-	-	-	-	-	-	-	-	-	-	-	-	-	-	-	-	-	-	-	-	-	-	-	-
B	-	-	-	-	-	-	-	-	-	-	-	-	-	-	-	-	-	-	-	-	-	-	-	-
C	-	-	-	-	-	-	-	-	-	-	-	-	-	-	-	-	-	-	-	-	-	-	-	-
D	-	-	-	-	-	-	-	-	-	-	-	-	-	-	-	-	-	-	-	-	-	-	-	-
E	-	-	-	-	-	-	-	-	-	-	-	-	-	-	-	-	-	-	-	-	-	-	-	-
F	-	-	-	-	-	-	-	-	-	-	-	-	-	-	-	-	-	-	-	-	-	-	-	-
G	-	-	-	-	-	-	-	-	-	-	-	-	-	-	-	-	-	-	-	-	-	-	-	-
H	-	-	-	-	-	-	-	-	-	-	-	-	-	-	-	-	-	-	-	-	-	-	-	-
I	-	-	-	-	-	-	-	-	-	-	-	-	-	-	-	-	-	-	-	-	-	-	-	-
J	-	-	-	-	-	-	-	-	-	-	-	-	-	-	-	-	-	-	-	-	-	-	-	-
K	-	-	-	-	-	-	-	-	-	-	-	-	-	-	-	-	-	-	-	-	-	-	-	-
L	-	-	-	-	-	-	-	-	-	-	-	-	-	-	-	-	-	-	-	-	-	-	-	-
M	-	-	-	-	-	-	-	-	-	-	-	-	-	-	-	-	-	-	-	-	-	-	-	-
N	-	-	-	-	-	-	-	-	-	-	-	-	-	-	-	-	-	-	-	-	-	-	-	-
O	-	-	-	-	-	-	-	-	-	-	-	-	-	-	-	-	-	-	-	-	-	-	-	-
P	-	-	-	-	-	-	-	-	-	-	-	-	-	-	-	-	-	-	-	-	-	-	-	-
- - Undefined
Calculations:
Plate				1
Formula index				Calc 1
Formula name				Label ratio
Formula				Label ratio where X = Lilly FRET(1) channel 1 window 1 Y = Lilly FRET(1) channel 2 window 1
Auto export parameters:
Export format				Plate2
Include basic assay information				Yes
Place assay information at				End of file
Include basic plate information				Yes
Place plate information at				Beginning of plate
Include protocol information				Yes
Protocol info level				Large
Include error and warning information				Yes
Include background information				Yes
Add plate number to the file name				Yes
Each plate to separate file				No
Field separator to use				System
File name format				<DefaultDataFolder>\<Date>\<ProtocolName>_<AssayID>.csv
Operations:
Plate 1
Group 1
Measurement
Label				Lilly FRET(1)
Labels:
Lilly FRET				6000025
Light source				Laser
Top mirror				LANCE/DELFIA Bias
Bottom mirror				N/A
Exc. filter				N/A
Using of excitation filter				Top
Ems. filter				APC 665
Using of emission filter				Top
2nd ems. filter				Europium 615
Using of 2nd emission filter				Top
Measurement height				7.3 mm
Cycle				16600
Delay				30
Number of flashes				20
Number of flashes for 2nd detector				5
Number of sequence windows				1
Total time of windows				500
Excitation light				100%
Reference excitation light				100%
Reference AD gain				4
Reference signal				323509
Last edited				13-06-14 09:17:06
Last edited by				EnVision
Factory preset				No
Filters:
APC 665				205
Filter type				Emission
Description				M665 CWL=665nm BW=7 5nm Tmin=75%
Used with				Luminescence DELFIA - Time-resolved Fluorescence Fluorescence Intensity LANCE - Time-resolved Fluorescence
Last edited				26-02-19 14:51:38
Last edited by				Installation
Factory preset				Yes
Europium 615				203
Filter type				Emission
Description				M615 CWL=615nm BW=8 5nm Tmin=80%
Used with				Luminescence DELFIA - Time-resolved Fluorescence Fluorescence Intensity LANCE - Time-resolved FluorescenceLuminescence Absorbance DELFIA - Time-resolved Fluorescence Fluorescence Intensity LANCE - Time-resolved Fluorescence
Last edited				26-02-19 14:51:38
Last edited by				Installation
Factory preset				Yes
Mirror modules:
LANCE/DELFIA Bias				445
Used by				Top
Dual				No
Bias				Yes
Description				D400
Used with				Luminescence DELFIA - Time-resolved Fluorescence Fluorescence Intensity LANCE - Time-resolved Fluorescence
Last edited				26-02-19 14:51:38
Last edited by				Installation
Factory preset				Yes
Instrument:
Serial number				1040204
Nickname				EnVision
Normalization:
Notifications for plate 1 repeat 1:
WARNING: Plate height defined in the plate editor does not match the actual plate height. Measured height is 14.85 mm. Plate editor height is 14.35 mm. The results may be affected.
Exported with EnVision Workstation version 1.14.3049.528
