## Supplementary material for "Genome-wide arrayed CRISPR activation screen for prion protein modulators": Plate_XXXIX_B.csv

Plate information
Plate	Repeat	Barcode	Measured height	Chamber temperature at start	Chamber temperature at end	Humidity at start	Humidity at end	Ambient temperature at start	Ambient temperature at end	Formula	Measurement date
1	1	=""	N/A	N/A	N/A	N/A	N/A	N/A	N/A	Calc 1: Label ratio = X / Y where X = Lilly FRET(1) channel 1 window 1 Y = Lilly FRET(1) channel 2 window 1	16-01-24 09:46:09
Background information
Plate	Label	Result	Signal	Flashes/Time	Meastime	MeasInfo
1	Lilly FRET	0	105	20	00:00:00.000	De=1st Ex=Top Em=Top Wdw=1 (14)
1	Lilly FRET	0	82	5	00:00:00.000	De=2nd Ex=Top Em=Top Wdw=1 (142)
Calculated results: Calc 1: Label ratio = X / Y where X = Lilly FRET(1) channel 1 window 1 Y = Lilly FRET(1) channel 2 window 1
	01	02	03	04	05	06	07	08	09	10	11	12	13	14	15	16	17	18	19	20	21	22	23	24
A	0.02759308511	0.04671802312	0.03408416109	0.04665325394	0.05284938942	0.04527559055	0.04578866147	0.04687310343	0.04600274968	0.04765079878	0.04516421835	0.04801897854	0.05549577459	0.04736040228	0.04760825365	0.04471514166	0.0421408713	0.04334344133	0.04799302524	0.03652662746	0.0485892878	0.04833919366	0.04625495688	0.02102949333
B	0.01837279183	0.03581240989	0.04297914517	0.0415875931	0.03284799461	0.03734002204	0.03911837886	0.04253648499	0.03498827471	0.0398334669	0.04752801804	0.04042521336	0.09783601295	0.04520433012	0.04111512097	0.03995831858	0.04226538059	0.04072866391	0.03919742226	0.05490502392	0.04388200027	0.04478792922	0.05009336078	0.02422285022
C	0.0432748538	0.04081993045	0.04362871396	0.03883653905	0.10163743823	0.0431583976	0.04545267659	0.04451905321	0.0357877724	0.04080370312	0.04697913252	0.04930268294	0.03182076745	0.03401481158	0.04246971602	0.04014195045	0.04651433024	0.03640042511	0.03067968691	0.0373218511	0.04797668575	0.04187096863	0.04102904409	0.02080054834
D	0.01802804055	0.03356612471	0.04210511789	0.04427990202	0.03157225402	0.04786325997	0.04172296718	0.03737259343	0.04624172888	0.04164679701	0.04092758115	0.04013576756	0.0909033684	0.03698628241	0.03342011177	0.03607429595	0.0444800822	0.03773728327	0.04168585584	0.04176591033	0.03344711318	0.04430278441	0.03970949736	0.20886075949
E	0.05201560468	0.03713282968	0.04562748125	0.03183258109	0.09263336755	0.04276972851	0.04783024732	0.04013389913	0.04935996126	0.03855342871	0.04160681488	0.03818063439	0.03150169391	0.03884328072	0.03526737374	0.04025569157	0.03669358575	0.02702626436	0.04232841497	0.03746015446	0.03785022026	0.03643379453	0.03776787306	0.02036990483
F	0.01837324811	0.04854389258	0.04332659536	0.03949833218	0.03202849515	0.03850645903	0.03180025184	0.04016709055	0.03550401683	0.03355254232	0.04226064891	0.03869098468	0.08436190449	0.03859472301	0.04124352631	0.03535754946	0.03504929577	0.04008962549	0.04596113172	0.03552468653	0.03708710515	0.03815044583	0.03762013108	0.0271793172
G	0.0379513633	0.04254422915	0.05238095238	0.03996325218	0.08523410218	0.04167782492	0.03482635395	0.03963664101	0.03468220119	0.03101856069	0.04408011755	0.0404623062	0.03197327937	0.03907698451	0.03840411297	0.04093143523	0.03909296549	0.03712410618	0.03826657599	0.0347826087	0.03826514442	0.0381778956	0.03268968889	0.02092408269
H	0.0186470844	0.04625179365	0.03495782503	0.03023493079	0.03289528577	0.04671056295	0.04334844631	0.0391229607	0.03948142545	0.03130066181	0.03965665593	0.04054412648	0.08014745944	0.03607521711	0.03113044573	0.03914411669	0.03455523794	0.03412926354	0.03823440288	0.03957310898	0.03647577466	0.04190594769	0.05280465573	0.01926736441
I	0.04823614111	0.04474832099	0.03067776457	0.041212384	0.0892778299	0.03935015506	0.04001442216	0.03874561249	0.03858433102	0.03865875194	0.04196853724	0.03958533688	0.03163447145	0.03791552463	0.04334197402	0.03257516377	0.03368464266	0.04632955239	0.03667154988	0.03189831841	0.04266527895	0.04109414938	0.04105925685	0.0200447531
J	0.01805644022	0.03641845463	0.03744794995	0.04204231446	0.03265029445	0.0400697236	0.03858027962	0.04132945089	0.03550875906	0.03853353036	0.03600661606	0.04029347089	0.07832561999	0.03115260239	0.03392632856	0.04077231767	0.04199962832	0.04311847307	0.03750062264	0.04452373675	0.03549059043	0.03368741166	0.03745793024	0.09073724008
K	0.11326378539	0.03726578909	0.03452367578	0.04634893797	0.08740413085	0.0312230012	0.04447859277	0.04037481831	0.03984621008	0.02832720266	0.04453409775	0.04321357285	0.03238872151	0.03428383527	0.0416925361	0.0432392453	0.04056276656	0.0406042089	0.04149343262	0.04266728169	0.03836958005	0.04249033167	0.03587229207	0.02003882248
L	0.01772398365	0.04138561234	0.03982891143	0.0380487873	0.03185103343	0.0398021551	0.04148164724	0.03202544468	0.03750533352	0.04510446424	0.03495820445	0.03102891282	0.09007321151	0.04245749625	0.03403169429	0.03438344726	0.03840933192	0.03948577985	0.03323163777	0.03962991962	0.02822740393	0.02930814835	0.03346997452	0.0485799701
M	0.05276705277	0.04266055046	0.03380315506	0.03760067855	0.08611386174	0.03721847563	0.04845119145	0.03582149867	0.03632265428	0.03932212652	0.03888115053	0.04071676383	0.03200179924	0.04044650212	0.04284918515	0.04672436181	0.04879158661	0.03595907562	0.03969498443	0.04869095543	0.03222939068	0.03525215181	0.03995489896	0.02060784918
N	0.01750950434	0.04329657906	0.05146107359	0.0366095735	0.03218775956	0.03959367753	0.04078237025	0.03998558299	0.05401106302	0.05114647527	0.04480596928	0.03321187332	0.08867297815	0.04482531788	0.03937612791	0.04004394715	0.03844666867	0.03692816329	0.04734574694	0.0388683869	0.03661292425	0.03932232056	0.03747496285	0.04641044235
O	0.03038105046	0.03632344788	0.03947618411	0.04411702233	0.08932641268	0.03699682824	0.04027513288	0.03139468009	0.03928716368	0.04347764109	0.05065139667	0.04653981078	0.03178754439	0.03580295216	0.0372588157	0.04312004367	0.0390691366	0.04012584013	0.03771772633	0.04257863458	0.04501829481	0.03939980148	0.03986162661	0.02024896385
P	0.01842975952	0.04630131129	0.04531083869	0.04292943692	0.05456917013	0.04890712315	0.04798190429	0.04118191816	0.05293188832	0.04518683997	0.0436959685	0.05215826033	0.05096035468	0.03556524627	0.04703391351	0.04363965335	0.04183189933	0.04547443005	0.04824404804	0.0451568626	0.04305683673	0.04429428323	0.04443760557	0.11685393258
Plate information
Plate	Repeat	Barcode	Measured height	Chamber temperature at start	Chamber temperature at end	Humidity at start	Humidity at end	Ambient temperature at start	Ambient temperature at end	Group	Label	ScanX	ScanY	Measinfo	Kinetics	Measurement date
1	1	=""	14.9	24.04	23.96	20.4	20.4	22.82	22.74	1	Lilly FRET(1)	0	0	De=1st Ex=Top Em=Top Wdw=1 (14)	0	16-01-24 09:46:09
Background information
Plate	Label	Result	Signal	Flashes/Time	Meastime	MeasInfo
1	Lilly FRET	0	105	20	00:00:00.000	De=1st Ex=Top Em=Top Wdw=1 (14)
1	Lilly FRET	0	82	5	00:00:00.000	De=2nd Ex=Top Em=Top Wdw=1 (142)
Results for Lilly FRET(1) - channel 1 window 1 (Counts)
	01	02	03	04	05	06	07	08	09	10	11	12	13	14	15	16	17	18	19	20	21	22	23	24
A	166	6859	5051	6887	7790	6647	6765	6951	6759	7075	6767	7044	8097	6932	6931	6545	6154	6332	6936	5354	7066	7080	6672	3071
B	2727	5266	6331	6114	4873	5523	5770	6284	5222	5865	7061	5940	14142	6627	6004	5867	6174	5983	5681	7943	6441	6566	7324	60
C	74	6010	6367	5700	14686	6324	6633	6630	5270	6003	6880	7187	4643	4988	6181	5882	6805	5343	4433	5426	7046	6063	6121	2974
D	2609	4864	6102	6345	4568	6757	6083	5412	6646	6026	5916	5806	12997	5344	4814	5275	6407	5461	5974	5997	4821	6366	5670	33
E	80	5269	6620	4542	13084	6081	6848	5599	6829	5422	5822	5395	4361	5569	4918	5630	5148	3831	6010	5253	5370	5127	5296	2836
F	2656	6956	6173	5672	4487	5440	4571	5654	4963	4699	5929	5435	11797	5361	5702	4938	4977	5636	6454	4992	5240	5344	5539	82
G	103	6161	7590	5742	11984	5914	5019	5716	5001	4427	6270	5773	4614	5480	5453	5762	5634	5306	5458	4932	5433	5415	4681	2983
H	2745	6640	5052	4386	4731	6711	6272	5940	5637	4460	5715	5806	11327	5176	4451	5523	4932	4884	5678	5588	5163	5991	7531	81
I	67	6463	4386	5893	12941	5583	5660	5718	5511	5451	6152	5598	4438	5395	6153	4530	4759	6527	5407	4545	5985	5820	5819	2768
J	2608	5194	5333	6025	4624	5632	5461	5791	5035	5476	5094	5827	10950	4258	4781	5710	5876	6086	5270	6264	4941	4719	5320	48
K	76	5376	4917	6579	12251	4409	6281	5722	5669	4043	6292	6062	4558	4796	6178	6080	5697	5688	6018	5920	5344	5911	5019	2746
L	2567	5933	5643	5453	4526	5633	5932	4521	5274	6442	4939	4399	12500	5966	4761	4859	5433	5541	4662	5517	3990	4118	4703	65
M	82	6045	4787	5364	12001	5265	6779	4964	5060	5469	5499	5692	4411	5696	6000	6441	6755	5026	5544	6725	4496	4882	5528	2877
N	2441	6051	7238	5164	4534	5566	5711	5547	7538	6955	6161	4612	12120	6201	5433	5540	5370	5138	6583	5361	5055	5394	5220	64
O	118	5045	5610	6231	12150	5214	5668	4367	5518	6100	7041	6567	4485	5033	5208	6003	5473	5612	5262	5875	6201	5438	5531	2819
P	2657	6497	6435	6023	7656	6914	6788	5692	7375	6230	6126	7186	7161	4926	6553	6078	5844	6341	6756	6185	6068	6011	6209	52
Plate information
Plate	Repeat	Barcode	Measured height	Chamber temperature at start	Chamber temperature at end	Humidity at start	Humidity at end	Ambient temperature at start	Ambient temperature at end	Group	Label	ScanX	ScanY	Measinfo	Kinetics	Measurement date
1	1	=""	14.9	24.04	23.96	20.4	20.4	22.82	22.74	1	Lilly FRET(1)	0	0	De=2nd Ex=Top Em=Top Wdw=1 (142)	0	16-01-24 09:46:09
Background information
Plate	Label	Result	Signal	Flashes/Time	Meastime	MeasInfo
1	Lilly FRET	0	105	20	00:00:00.000	De=1st Ex=Top Em=Top Wdw=1 (14)
1	Lilly FRET	0	82	5	00:00:00.000	De=2nd Ex=Top Em=Top Wdw=1 (142)
Results for Lilly FRET(1) - channel 2 window 1 (Counts)
	01	02	03	04	05	06	07	08	09	10	11	12	13	14	15	16	17	18	19	20	21	22	23	24
A	6016	146817	148192	147621	147400	146812	147744	148294	146926	148476	149831	146692	145903	146367	145584	146371	146034	146089	144521	146578	145423	146465	144244	146033
B	148426	147044	147304	147015	148350	147911	147501	147732	149250	147238	148565	146938	144548	146601	146029	146828	146077	146899	144933	144668	146780	146602	146207	2477
C	1710	147232	145936	146769	144494	146530	145932	148925	147257	147119	146448	145773	145911	146642	145539	146530	146299	146784	144493	145384	146863	144802	149187	142977
D	144719	144908	144923	143293	144684	141173	145795	144812	143723	144693	144548	144659	142976	144486	144045	146226	144042	144711	143310	143586	144138	143693	142787	158
E	1538	141896	145088	142684	141245	142180	143173	139508	138351	140636	139929	141302	138437	143371	139449	139856	140297	141751	141985	140229	141875	140721	140225	139225
F	144558	143293	142476	143601	140094	141275	143741	140762	139787	140049	140296	140472	139838	138905	138252	139659	142000	140585	140423	140522	141289	140077	147235	3017
G	2714	144814	144900	143682	140601	141898	144115	144210	144195	142721	142241	142676	144308	140236	141990	140772	144118	142926	142631	141795	141983	141836	143195	142563
H	147208	143562	144517	145064	143820	143672	144688	151829	142776	142489	144112	143202	141327	143478	142979	141094	142728	143103	148505	141207	141546	142963	142620	4204
I	1389	144430	142970	142991	144952	141880	141449	147578	142830	141003	146586	141416	140290	142290	141964	139063	141281	140882	147444	142484	140278	141626	141722	138091
J	144436	142620	142411	143308	141622	140555	141549	140118	141796	142110	141474	144614	139801	136682	140923	140046	139906	141146	140531	140689	139220	140082	142026	529
K	671	144261	142424	141945	140165	141210	141214	141722	142272	142725	141285	140280	140728	139891	148180	140613	140449	140084	145035	138748	139277	139114	139913	137034
L	144832	143359	141681	143316	142099	141525	143003	141169	140620	142824	141283	141771	138776	140517	139899	141318	141450	140329	140288	139213	141352	140507	140514	1338
M	1554	141700	141614	142657	139362	141462	139914	138576	139307	139082	141431	139795	137836	140828	140026	137851	138446	139770	139665	138116	139500	138488	138356	139607
N	139410	139757	140650	141056	140861	140578	140036	138725	139564	135982	137504	138866	136682	138337	137977	138348	139674	139135	139041	137927	138066	137174	139293	1379
O	3884	138891	142111	141238	136018	140931	140732	139100	140453	140302	139009	141105	141093	140575	139779	139216	140085	139860	139510	137980	137744	138021	138755	139217
P	144169	140320	142019	140300	140299	141370	141470	138216	139330	137872	140196	137773	140521	138506	139325	139277	139702	139441	140038	136967	140930	135706	139724	445
Basic assay information
Assay ID:				19138
Assay Started:				16-01-24 09:41:15
Assay Finished:				16-01-24 09:46:17
Assay Exported:				16-01-24 09:46:17
Protocol ID:				100202
Protocol Name:				Lilly FRET_384
Serial#:				="1040204"
Protocol information
Protocol:
Protocol name				Lilly FRET_384
Number of assay repeats				1
Start assay repeat each				N/A
Number of plate repeats				1
Start plate repeat each				N/A
Is label meas. height used				Yes
Height of measurement				Defined in label
Is gripper height used				No
Mode of measurement				By Columns bi-directional
Rotated plate				No
Soft move				No
Protocol notes
Plate type:
Name of the plate type				384 OptiPlate
Number of rows				16
Number of columns				24
Number of the wells in the plate				384
Height of the plate				14.35 mm
Coordinates of corners:
384 OptiPlate + Lilly FRET
12.1 mm x------------------------------------------------------- x 115.6 mm
9 mm 9 mm
12.1 mm x------------------------------------------------------- x 115.6 mm
76.5 mm 76.5 mm
Platemap:
Plate				1
Group				1
	01	02	03	04	05	06	07	08	09	10	11	12	13	14	15	16	17	18	19	20	21	22	23	24
A	-	-	-	-	-	-	-	-	-	-	-	-	-	-	-	-	-	-	-	-	-	-	-	-
B	-	-	-	-	-	-	-	-	-	-	-	-	-	-	-	-	-	-	-	-	-	-	-	-
C	-	-	-	-	-	-	-	-	-	-	-	-	-	-	-	-	-	-	-	-	-	-	-	-
D	-	-	-	-	-	-	-	-	-	-	-	-	-	-	-	-	-	-	-	-	-	-	-	-
E	-	-	-	-	-	-	-	-	-	-	-	-	-	-	-	-	-	-	-	-	-	-	-	-
F	-	-	-	-	-	-	-	-	-	-	-	-	-	-	-	-	-	-	-	-	-	-	-	-
G	-	-	-	-	-	-	-	-	-	-	-	-	-	-	-	-	-	-	-	-	-	-	-	-
H	-	-	-	-	-	-	-	-	-	-	-	-	-	-	-	-	-	-	-	-	-	-	-	-
I	-	-	-	-	-	-	-	-	-	-	-	-	-	-	-	-	-	-	-	-	-	-	-	-
J	-	-	-	-	-	-	-	-	-	-	-	-	-	-	-	-	-	-	-	-	-	-	-	-
K	-	-	-	-	-	-	-	-	-	-	-	-	-	-	-	-	-	-	-	-	-	-	-	-
L	-	-	-	-	-	-	-	-	-	-	-	-	-	-	-	-	-	-	-	-	-	-	-	-
M	-	-	-	-	-	-	-	-	-	-	-	-	-	-	-	-	-	-	-	-	-	-	-	-
N	-	-	-	-	-	-	-	-	-	-	-	-	-	-	-	-	-	-	-	-	-	-	-	-
O	-	-	-	-	-	-	-	-	-	-	-	-	-	-	-	-	-	-	-	-	-	-	-	-
P	-	-	-	-	-	-	-	-	-	-	-	-	-	-	-	-	-	-	-	-	-	-	-	-
- - Undefined
Calculations:
Plate				1
Formula index				Calc 1
Formula name				Label ratio
Formula				Label ratio where X = Lilly FRET(1) channel 1 window 1 Y = Lilly FRET(1) channel 2 window 1
Auto export parameters:
Export format				Plate2
Include basic assay information				Yes
Place assay information at				End of file
Include basic plate information				Yes
Place plate information at				Beginning of plate
Include protocol information				Yes
Protocol info level				Large
Include error and warning information				Yes
Include background information				Yes
Add plate number to the file name				Yes
Each plate to separate file				No
Field separator to use				System
File name format				<DefaultDataFolder>\<Date>\<ProtocolName>_<AssayID>.csv
Operations:
Plate 1
Group 1
Measurement
Label				Lilly FRET(1)
Labels:
Lilly FRET				6000025
Light source				Laser
Top mirror				LANCE/DELFIA Bias
Bottom mirror				N/A
Exc. filter				N/A
Using of excitation filter				Top
Ems. filter				APC 665
Using of emission filter				Top
2nd ems. filter				Europium 615
Using of 2nd emission filter				Top
Measurement height				7.3 mm
Cycle				16600
Delay				30
Number of flashes				20
Number of flashes for 2nd detector				5
Number of sequence windows				1
Total time of windows				500
Excitation light				100%
Reference excitation light				100%
Reference AD gain				4
Reference signal				323509
Last edited				13-06-14 09:17:06
Last edited by				EnVision
Factory preset				No
Filters:
APC 665				205
Filter type				Emission
Description				M665 CWL=665nm BW=7 5nm Tmin=75%
Used with				Luminescence DELFIA - Time-resolved Fluorescence Fluorescence Intensity LANCE - Time-resolved Fluorescence
Last edited				26-02-19 14:51:38
Last edited by				Installation
Factory preset				Yes
Europium 615				203
Filter type				Emission
Description				M615 CWL=615nm BW=8 5nm Tmin=80%
Used with				Luminescence DELFIA - Time-resolved Fluorescence Fluorescence Intensity LANCE - Time-resolved FluorescenceLuminescence Absorbance DELFIA - Time-resolved Fluorescence Fluorescence Intensity LANCE - Time-resolved Fluorescence
Last edited				26-02-19 14:51:38
Last edited by				Installation
Factory preset				Yes
Mirror modules:
LANCE/DELFIA Bias				445
Used by				Top
Dual				No
Bias				Yes
Description				D400
Used with				Luminescence DELFIA - Time-resolved Fluorescence Fluorescence Intensity LANCE - Time-resolved Fluorescence
Last edited				26-02-19 14:51:38
Last edited by				Installation
Factory preset				Yes
Instrument:
Serial number				1040204
Nickname				EnVision
Normalization:
Notifications for plate 1 repeat 1:
WARNING: Plate height defined in the plate editor does not match the actual plate height. Measured height is 14.90 mm. Plate editor height is 14.35 mm. The results may be affected.
Exported with EnVision Workstation version 1.14.3049.528
