## Supplementary material for "Genome-wide arrayed CRISPR activation screen for prion protein modulators": Plate_XXXV_A.csv

Plate information
Plate	Repeat	Barcode	Measured height	Chamber temperature at start	Chamber temperature at end	Humidity at start	Humidity at end	Ambient temperature at start	Ambient temperature at end	Formula	Measurement date
1	1	=""	N/A	N/A	N/A	N/A	N/A	N/A	N/A	Calc 1: Label ratio = X / Y where X = Lilly FRET(1) channel 1 window 1 Y = Lilly FRET(1) channel 2 window 1	26-09-23 17:20:28
Background information
Plate	Label	Result	Signal	Flashes/Time	Meastime	MeasInfo
1	Lilly FRET	0	101	20	00:00:00.000	De=1st Ex=Top Em=Top Wdw=1 (14)
1	Lilly FRET	0	69	5	00:00:00.000	De=2nd Ex=Top Em=Top Wdw=1 (142)
Calculated results: Calc 1: Label ratio = X / Y where X = Lilly FRET(1) channel 1 window 1 Y = Lilly FRET(1) channel 2 window 1
	01	02	03	04	05	06	07	08	09	10	11	12	13	14	15	16	17	18	19	20	21	22	23	24
A	1.1250	0.03492590451	0.03237476953	0.0344455619	0.05848534487	0.0308815891	0.03583239369	0.03623271606	0.04089754766	0.02630209708	0.03888542485	0.03891864162	0.05968026269	0.04023559523	0.03507509459	0.03307015775	0.04157022208	0.04212462362	0.04013417336	0.03162400198	0.04394075404	0.03308204129	0.0338590537	0.01993256489
B	0.0184069737	0.03471827415	0.02783613038	0.0276380948	0.03050048093	0.04330908867	0.03181650599	0.0243887651	0.03745807076	0.03934336951	0.04031536106	0.03442675707	0.06756122158	0.04077943421	0.0383287346	0.03387265136	0.03406114891	0.02723395277	0.03480977351	0.04100411535	0.03713781547	0.02971448035	0.03563635246	1.2000
C	1.58823529412	0.04084580092	0.03147518389	0.04226710883	0.06400119684	0.03156683921	0.03050183562	0.03339174742	0.05310170313	0.02441004147	0.03287091719	0.03361076494	0.03227040347	0.03953292798	0.02853700543	0.02972473249	0.03656581329	0.03769442584	0.02601084349	0.03919178625	0.0393228665	0.03691633044	0.0373529635	0.0216161721
D	0.01805968506	0.03429396593	0.02834708233	0.03725896488	0.0311148638	0.03176929096	0.04011483137	0.03036361946	0.03760636201	0.03759449244	0.03725456505	0.03936355349	0.06248395703	0.03562523088	0.03850843401	0.03748511158	0.04048154215	0.03668204314	0.03618386688	0.04526465818	0.02912591826	0.03204003331	0.03724993901	1.29166666667
E	1.71186440678	0.03268199763	0.03441514266	0.04195106868	0.06540891021	0.03648623102	0.03781544427	0.03749715067	0.04336525308	0.03436298695	0.04078701382	0.03352713325	0.03021136698	0.04521412209	0.03749677928	0.03597660134	0.03453868	0.04168599743	0.02792750222	0.03598965841	0.03378816912	0.04107129212	0.04349720369	0.02181823742
F	0.01838716504	0.03735627689	0.029095062	0.03271050368	0.03209810254	0.02628908772	0.03762637295	0.03772864615	0.03765625485	0.03165275093	0.04272973539	0.04376542372	0.06533092335	0.03917693924	0.02795196493	0.02756031681	0.03108670757	0.04255270324	0.04062010939	0.04050502321	0.0327256687	0.02675559226	0.03820610687	1.86363636364
G	2.10416666667	0.03590202608	0.02814947046	0.04741398545	0.06384644604	0.03178555625	0.03902276266	0.04010630769	0.03897585446	0.03457531843	0.02788115201	0.03269496076	0.03173518864	0.03073862112	0.03898586486	0.02640570652	0.03254720502	0.0362196276	0.03295935286	0.03431004257	0.03499828552	0.0285338966	0.02710624393	0.02120043434
H	0.01876685674	0.02706941225	0.04118728782	0.04109950898	0.03084758037	0.03848754995	0.02629771208	0.04081679198	0.03734588623	0.04039978958	0.03429242334	0.03733070064	0.06466972358	0.03444731631	0.03271683097	0.03576930704	0.03068766428	0.03379366975	0.03360259279	0.0341583934	0.03685697088	0.03667623914	0.02708912329	1.37777777778
I	1.45901639344	0.03536528965	0.04078468694	0.04188279773	0.0663477917	0.03270461105	0.03380182396	0.03653994641	0.03410107504	0.03653118809	0.03616600202	0.04768257845	0.03120985011	0.02824816142	0.03988196504	0.02824036157	0.03108149474	0.02468929726	0.04395764374	0.03902738682	0.02675668143	0.0337793896	0.03981638483	0.02154001546
J	0.01905378424	0.03753427832	0.0403520796	0.0385573512	0.03188670696	0.0356498631	0.04145705311	0.0307841046	0.03347438067	0.0376962388	0.03807279903	0.04091767282	0.06008567188	0.03465847267	0.03809819623	0.03880126903	0.03152832205	0.03393617021	0.02797088347	0.03356574561	0.05057802355	0.0337652884	0.03419435901	1.8000
K	1.69090909091	0.04131327162	0.03775141269	0.03571318759	0.06913850186	0.03535512861	0.03514662231	0.0322022427	0.03503040967	0.03795044525	0.03091977716	0.0354425827	0.031820377	0.03628336897	0.03449115465	0.03754764979	0.03177164564	0.03639464366	0.04600020494	0.02992057875	0.04027284111	0.02953142645	0.03190098492	0.02108716026
L	0.01871422281	0.03925799794	0.03719646539	0.03034078532	0.03021691078	0.03561165357	0.03910122883	0.02597125879	0.03284829843	0.03194497161	0.0342463103	0.04291302616	0.06656033276	0.03820094917	0.03533133176	0.03631302488	0.0359701574	0.03375320222	0.03450116009	0.04372246784	0.03727699307	0.03095213853	0.04347622211	1.34615384615
M	1.97872340426	0.03304590931	0.03252487896	0.03836149284	0.06643801905	0.03783343482	0.0383203231	0.0333690291	0.0317481238	0.03403088958	0.04416452842	0.05425752649	0.03162168654	0.0391729199	0.04016546051	0.04310398945	0.03568911787	0.03724198645	0.03041533146	0.0373719206	0.04621875498	0.04042923296	0.03440719176	0.02103308147
N	0.01862783578	0.03649027058	0.03579713623	0.03415249892	0.03110128763	0.03335188034	0.03306015056	0.03149795048	0.03359804044	0.04009800688	0.03439947934	0.03101356744	0.06756854402	0.03346042494	0.03636008439	0.02743391915	0.03632456688	0.03011461533	0.03774789545	0.02768991232	0.02736674119	0.0284071119	0.02592460363	2.20588235294
O	1.70689655172	0.0342037827	0.033569121	0.04029667789	0.06946683175	0.03105892538	0.04132463779	0.04036813363	0.04326075304	0.03675419486	0.03872508807	0.04224790753	0.0325107354	0.03498895293	0.03561302384	0.03563701455	0.05820010355	0.03798403319	0.02923760178	0.03337721615	0.03174865842	0.03296825573	0.03670102766	0.01994630746
P	0.0177697612	0.03831528979	0.03734570901	0.03736619027	0.06199006811	0.0370928564	0.04269461843	0.03808653014	0.03854612529	0.04530244324	0.02945305943	0.04239722555	0.05879267558	0.04036317065	0.04222949067	0.0438512254	0.03104694847	0.0437933542	0.0312214861	0.04044647537	0.03573946312	0.03343369106	0.0321944341	1.69387755102
Plate information
Plate	Repeat	Barcode	Measured height	Chamber temperature at start	Chamber temperature at end	Humidity at start	Humidity at end	Ambient temperature at start	Ambient temperature at end	Group	Label	ScanX	ScanY	Measinfo	Kinetics	Measurement date
1	1	=""	14.85	24.48	24.5	46.1	45.9	22.92	22.84	1	Lilly FRET(1)	0	0	De=1st Ex=Top Em=Top Wdw=1 (14)	0	26-09-23 17:20:28
Background information
Plate	Label	Result	Signal	Flashes/Time	Meastime	MeasInfo
1	Lilly FRET	0	101	20	00:00:00.000	De=1st Ex=Top Em=Top Wdw=1 (14)
1	Lilly FRET	0	69	5	00:00:00.000	De=2nd Ex=Top Em=Top Wdw=1 (142)
Results for Lilly FRET(1) - channel 1 window 1 (Counts)
	01	02	03	04	05	06	07	08	09	10	11	12	13	14	15	16	17	18	19	20	21	22	23	24
A	81	4650	4179	4247	7355	3924	4735	4418	5395	3488	4802	5007	7888	5062	4533	4264	5316	5680	5109	3842	5874	4261	4240	2542
B	2460	4519	3591	3611	3932	5621	4056	3218	4880	5057	5359	4600	8776	5211	4973	4543	4396	3614	4680	5490	5009	4013	4638	72
C	81	5119	4202	5608	8556	3842	4096	4535	7009	3308	4258	4531	4387	5312	3695	4003	4949	5065	3459	5241	4899	4950	4922	2916
D	2296	4441	3639	4819	3943	4141	5268	3918	4866	5013	4770	5225	8033	4629	5148	5004	5313	4803	4849	5526	3830	4309	4886	62
E	101	4255	4300	5427	8605	4632	4993	4935	5706	4541	5367	4423	4025	5941	4948	4668	4366	5481	3487	4719	4373	5375	5491	2854
F	2346	4776	3745	4107	4065	3420	4909	4645	4856	4045	5505	5480	8494	4996	3673	3612	4099	5563	5243	4947	4303	3434	5005	82
G	101	4733	3753	6375	8236	4238	5263	5327	5159	4650	3731	4408	4274	4125	5119	3439	4361	4861	4433	4521	4593	3823	3542	2831
H	2498	3573	5241	5290	3919	5008	3254	5369	4895	5376	4498	4840	8448	4558	4341	4690	4098	4527	4085	4521	4776	4917	3431	62
I	89	4741	5314	5539	8725	4340	4507	4827	4498	4868	4861	6326	4081	3745	5298	3724	3960	3254	5737	5019	3456	4415	5213	2815
J	2443	4859	5240	4891	4152	4427	5134	4012	4351	4920	5074	5158	7813	4523	5029	5100	4071	4466	3589	4299	6567	4453	4436	81
K	93	5324	4897	4646	8917	4595	4606	4187	4579	4935	4035	4533	4151	4734	4533	4856	4115	4759	5836	3805	5178	3818	4026	2700
L	2380	5003	4744	3872	3732	4486	4843	3291	4165	4124	4425	5496	8513	4894	4613	4618	4614	4124	4461	5449	4695	3952	5563	70
M	93	4208	4239	4793	8504	4784	4801	4269	4095	4420	5680	6825	4081	4975	5156	5493	4558	4738	3882	4592	5806	5090	4302	2650
N	2373	4600	4475	4329	3954	4076	4159	3942	4307	5106	4387	3886	8416	4230	4653	3506	4598	3618	4789	3379	3464	3507	3195	75
O	99	4418	4385	5194	8921	4018	5291	5167	5569	4808	4815	5406	4217	4450	4572	4579	7419	4834	3713	4234	4029	4148	4632	2541
P	2059	4746	4611	4646	7727	4627	5344	4707	4890	5659	3755	5269	7510	4948	5371	5434	3942	5360	3935	4939	4512	4131	4064	83
Plate information
Plate	Repeat	Barcode	Measured height	Chamber temperature at start	Chamber temperature at end	Humidity at start	Humidity at end	Ambient temperature at start	Ambient temperature at end	Group	Label	ScanX	ScanY	Measinfo	Kinetics	Measurement date
1	1	=""	14.85	24.48	24.5	46.1	45.9	22.92	22.84	1	Lilly FRET(1)	0	0	De=2nd Ex=Top Em=Top Wdw=1 (142)	0	26-09-23 17:20:28
Background information
Plate	Label	Result	Signal	Flashes/Time	Meastime	MeasInfo
1	Lilly FRET	0	101	20	00:00:00.000	De=1st Ex=Top Em=Top Wdw=1 (14)
1	Lilly FRET	0	69	5	00:00:00.000	De=2nd Ex=Top Em=Top Wdw=1 (142)
Results for Lilly FRET(1) - channel 2 window 1 (Counts)
	01	02	03	04	05	06	07	08	09	10	11	12	13	14	15	16	17	18	19	20	21	22	23	24
A	72	133139	129082	123296	125758	127066	132143	121934	131915	132613	123491	128653	132171	125809	129237	128938	127880	134838	127298	121490	133680	128801	125225	127530
B	133645	130162	129005	130653	128916	129788	127481	131946	130279	128535	132927	133617	129897	127785	129746	134120	129062	132702	134445	133889	134876	135052	130148	60
C	51	125325	133502	132680	133685	121710	134287	135812	131992	135518	129537	134808	135945	134369	129481	134669	135345	134370	132983	133727	124584	134087	131770	134899
D	127134	129498	128373	129338	126724	130346	131323	129036	129393	133344	128038	132737	128561	129936	133685	133493	131245	130936	134010	122082	131498	134488	131168	48
E	59	130194	124945	129365	131557	126952	132036	131610	131580	132148	131586	131923	133228	131397	131958	129751	126409	131483	124859	131121	129424	130870	126238	130808
F	127589	127850	128716	125556	126643	130092	130467	123116	128956	127793	128833	125213	130015	127524	131404	131058	131857	130732	129074	122133	131487	128347	131000	44
G	48	131831	133324	134454	128997	133331	134870	132822	132364	134489	133818	134822	134677	134196	131304	130237	133990	134209	134499	131769	131235	133981	130671	133535
H	133107	131994	127248	128712	127044	130120	123737	131539	131072	133070	131166	129652	130633	132318	132684	131118	133539	133960	121568	132354	129582	134065	126656	45
I	61	134058	130294	132250	131504	132703	133336	132102	131902	133256	134408	132669	130760	132575	132842	131868	127407	131798	130512	128602	129164	130701	130926	130687
J	128216	129455	129857	126850	130211	124180	123839	130327	129980	130517	133271	126058	130031	130502	132001	131439	129122	131600	128312	128077	129839	131881	129729	45
K	55	128869	129717	130092	128973	129967	131051	130022	130715	130038	130499	127897	130451	130473	131425	129329	129518	130761	126869	127170	128573	129286	126203	128040
L	127176	127439	127539	127617	123507	125970	123858	126717	126795	129097	129211	128073	127899	128112	130564	127172	128273	122181	129300	124627	125949	127681	127955	52
M	47	127338	130331	124943	127999	126449	125286	127933	128984	129882	128610	125789	129057	127001	128369	127436	127714	127222	127633	122873	125620	125899	125032	125992
N	127390	126061	125010	126755	127133	122212	125801	125151	128192	127338	127531	125300	124555	126418	127970	127798	126581	120141	126868	122030	126577	123455	123242	34
O	58	129167	130626	128894	128421	129367	128035	127997	128731	130815	124338	127959	129711	127183	128380	128490	127474	127264	126994	126853	126903	125818	126209	127392
P	115871	123867	123468	124337	124649	124741	125168	123587	126861	124916	127491	124277	127737	122587	127186	123919	126969	122393	126035	122112	126247	123558	126233	49
Basic assay information
Assay ID:				19057
Assay Started:				26-09-23 17:15:34
Assay Finished:				26-09-23 17:20:36
Assay Exported:				26-09-23 17:20:36
Protocol ID:				100202
Protocol Name:				Lilly FRET_384
Serial#:				="1040204"
Protocol information
Protocol:
Protocol name				Lilly FRET_384
Number of assay repeats				1
Start assay repeat each				N/A
Number of plate repeats				1
Start plate repeat each				N/A
Is label meas. height used				Yes
Height of measurement				Defined in label
Is gripper height used				No
Mode of measurement				By Columns bi-directional
Rotated plate				No
Soft move				No
Protocol notes
Plate type:
Name of the plate type				384 OptiPlate
Number of rows				16
Number of columns				24
Number of the wells in the plate				384
Height of the plate				14.35 mm
Coordinates of corners:
384 OptiPlate + Lilly FRET
12.1 mm x------------------------------------------------------- x 115.6 mm
9 mm 9 mm
12.1 mm x------------------------------------------------------- x 115.6 mm
76.5 mm 76.5 mm
Platemap:
Plate				1
Group				1
	01	02	03	04	05	06	07	08	09	10	11	12	13	14	15	16	17	18	19	20	21	22	23	24
A	-	-	-	-	-	-	-	-	-	-	-	-	-	-	-	-	-	-	-	-	-	-	-	-
B	-	-	-	-	-	-	-	-	-	-	-	-	-	-	-	-	-	-	-	-	-	-	-	-
C	-	-	-	-	-	-	-	-	-	-	-	-	-	-	-	-	-	-	-	-	-	-	-	-
D	-	-	-	-	-	-	-	-	-	-	-	-	-	-	-	-	-	-	-	-	-	-	-	-
E	-	-	-	-	-	-	-	-	-	-	-	-	-	-	-	-	-	-	-	-	-	-	-	-
F	-	-	-	-	-	-	-	-	-	-	-	-	-	-	-	-	-	-	-	-	-	-	-	-
G	-	-	-	-	-	-	-	-	-	-	-	-	-	-	-	-	-	-	-	-	-	-	-	-
H	-	-	-	-	-	-	-	-	-	-	-	-	-	-	-	-	-	-	-	-	-	-	-	-
I	-	-	-	-	-	-	-	-	-	-	-	-	-	-	-	-	-	-	-	-	-	-	-	-
J	-	-	-	-	-	-	-	-	-	-	-	-	-	-	-	-	-	-	-	-	-	-	-	-
K	-	-	-	-	-	-	-	-	-	-	-	-	-	-	-	-	-	-	-	-	-	-	-	-
L	-	-	-	-	-	-	-	-	-	-	-	-	-	-	-	-	-	-	-	-	-	-	-	-
M	-	-	-	-	-	-	-	-	-	-	-	-	-	-	-	-	-	-	-	-	-	-	-	-
N	-	-	-	-	-	-	-	-	-	-	-	-	-	-	-	-	-	-	-	-	-	-	-	-
O	-	-	-	-	-	-	-	-	-	-	-	-	-	-	-	-	-	-	-	-	-	-	-	-
P	-	-	-	-	-	-	-	-	-	-	-	-	-	-	-	-	-	-	-	-	-	-	-	-
- - Undefined
Calculations:
Plate				1
Formula index				Calc 1
Formula name				Label ratio
Formula				Label ratio where X = Lilly FRET(1) channel 1 window 1 Y = Lilly FRET(1) channel 2 window 1
Auto export parameters:
Export format				Plate2
Include basic assay information				Yes
Place assay information at				End of file
Include basic plate information				Yes
Place plate information at				Beginning of plate
Include protocol information				Yes
Protocol info level				Large
Include error and warning information				Yes
Include background information				Yes
Add plate number to the file name				Yes
Each plate to separate file				No
Field separator to use				System
File name format				<DefaultDataFolder>\<Date>\<ProtocolName>_<AssayID>.csv
Operations:
Plate 1
Group 1
Measurement
Label				Lilly FRET(1)
Labels:
Lilly FRET				6000025
Light source				Laser
Top mirror				LANCE/DELFIA Bias
Bottom mirror				N/A
Exc. filter				N/A
Using of excitation filter				Top
Ems. filter				APC 665
Using of emission filter				Top
2nd ems. filter				Europium 615
Using of 2nd emission filter				Top
Measurement height				7.3 mm
Cycle				16600
Delay				30
Number of flashes				20
Number of flashes for 2nd detector				5
Number of sequence windows				1
Total time of windows				500
Excitation light				100%
Reference excitation light				100%
Reference AD gain				4
Reference signal				323509
Last edited				13-06-14 09:17:06
Last edited by				EnVision
Factory preset				No
Filters:
APC 665				205
Filter type				Emission
Description				M665 CWL=665nm BW=7 5nm Tmin=75%
Used with				Luminescence DELFIA - Time-resolved Fluorescence Fluorescence Intensity LANCE - Time-resolved Fluorescence
Last edited				26-02-19 14:51:38
Last edited by				Installation
Factory preset				Yes
Europium 615				203
Filter type				Emission
Description				M615 CWL=615nm BW=8 5nm Tmin=80%
Used with				Luminescence DELFIA - Time-resolved Fluorescence Fluorescence Intensity LANCE - Time-resolved FluorescenceLuminescence Absorbance DELFIA - Time-resolved Fluorescence Fluorescence Intensity LANCE - Time-resolved Fluorescence
Last edited				26-02-19 14:51:38
Last edited by				Installation
Factory preset				Yes
Mirror modules:
LANCE/DELFIA Bias				445
Used by				Top
Dual				No
Bias				Yes
Description				D400
Used with				Luminescence DELFIA - Time-resolved Fluorescence Fluorescence Intensity LANCE - Time-resolved Fluorescence
Last edited				26-02-19 14:51:38
Last edited by				Installation
Factory preset				Yes
Instrument:
Serial number				1040204
Nickname				EnVision
Normalization:
Notifications for plate 1 repeat 1:
WARNING: Plate height defined in the plate editor does not match the actual plate height. Measured height is 14.85 mm. Plate editor height is 14.35 mm. The results may be affected.
Exported with EnVision Workstation version 1.14.3049.528
