## Supplementary material for "Genome-wide arrayed CRISPR activation screen for prion protein modulators": Plate_XXXV_B.csv

Plate information
Plate	Repeat	Barcode	Measured height	Chamber temperature at start	Chamber temperature at end	Humidity at start	Humidity at end	Ambient temperature at start	Ambient temperature at end	Formula	Measurement date
1	1	=""	N/A	N/A	N/A	N/A	N/A	N/A	N/A	Calc 1: Label ratio = X / Y where X = Lilly FRET(1) channel 1 window 1 Y = Lilly FRET(1) channel 2 window 1	26-09-23 17:08:21
Background information
Plate	Label	Result	Signal	Flashes/Time	Meastime	MeasInfo
1	Lilly FRET	0	128	20	00:00:00.000	De=1st Ex=Top Em=Top Wdw=1 (14)
1	Lilly FRET	0	51	5	00:00:00.000	De=2nd Ex=Top Em=Top Wdw=1 (142)
Calculated results: Calc 1: Label ratio = X / Y where X = Lilly FRET(1) channel 1 window 1 Y = Lilly FRET(1) channel 2 window 1
	01	02	03	04	05	06	07	08	09	10	11	12	13	14	15	16	17	18	19	20	21	22	23	24
A	1.59322033898	0.03381374723	0.03231923489	0.03421238521	0.05858165858	0.03279169355	0.03653771718	0.03821121636	0.04371095254	0.02797868988	0.03631203667	0.03705252593	0.05986295357	0.03937960535	0.0341654505	0.03138632415	0.04214166872	0.04197666337	0.03880599316	0.02936240931	0.04200434502	0.03285111745	0.03443419586	0.02241340276
B	0.01898711279	0.03539499683	0.02872357955	0.02872445092	0.03177699094	0.04333302866	0.03331259167	0.02607122113	0.03738197652	0.03868784937	0.04037514966	0.03591672679	0.06623602447	0.04180420599	0.03938420093	0.03498634982	0.03451654567	0.02936132163	0.03530030425	0.04141070239	0.03866547688	0.03093558249	0.03708849611	1.67346938776
C	1.62068965517	0.04101246405	0.03127560677	0.04381950416	0.06668456142	0.03278234909	0.03052932133	0.03456659152	0.05376193975	0.02495773871	0.03185838037	0.0353710615	0.03170786182	0.04002063459	0.0288611138	0.03128231268	0.03683758148	0.03957060595	0.02553313781	0.03907546366	0.0394071066	0.03883858695	0.03868258179	0.02124483843
D	0.01906810254	0.03452134087	0.02772602987	0.0366784976	0.03190628265	0.03134239112	0.03985199563	0.0305554498	0.03699614297	0.03728448276	0.03564665676	0.03939472009	0.06357412427	0.03526098442	0.03844531753	0.03914934395	0.04288729173	0.03653735877	0.03749731845	0.0464731286	0.02981921166	0.0342899602	0.03809780735	1.70212765957
E	1.8431372549	0.03195146163	0.03339564531	0.04224146274	0.06573379853	0.03552565868	0.03640059265	0.0374445588	0.04304936097	0.03547270666	0.04241283218	0.034076426	0.03188001907	0.04742235583	0.03885160328	0.03652953913	0.03186419374	0.0446541639	0.02963511337	0.03550614737	0.03385591552	0.04093576049	0.0430877182	0.0202319895
F	0.01926190567	0.03500864694	0.03017603941	0.03158468257	0.03284537689	0.02645839974	0.03774238227	0.03688254495	0.03767176887	0.03220163373	0.04246589077	0.04268633975	0.06152977065	0.03949082114	0.02858523109	0.02874918581	0.03027887248	0.04408221227	0.03887608768	0.0412103519	0.03346199458	0.02687863957	0.03854283415	1.2500
G	1.32786885246	0.03512462033	0.02675704343	0.04581916338	0.06600469912	0.03080682431	0.03798046545	0.03791898824	0.03935500689	0.03520631104	0.02699753377	0.03253939172	0.03174162435	0.03069706859	0.03785380957	0.02613015549	0.03326484018	0.0368358513	0.03336803061	0.03335150988	0.03615639262	0.02983677662	0.02608763267	0.02178342182
H	0.01954122532	0.02802696454	0.04109087923	0.03602609983	0.03162475109	0.03598661598	0.02516762678	0.04061342178	0.0345883692	0.03849797223	0.03526370992	0.03784467034	0.06240827243	0.03440678969	0.03342653226	0.03574146756	0.02981429427	0.03232745607	0.03251107652	0.03510388875	0.03475792913	0.03768478966	0.02725096667	1.03174603175
I	1.96153846154	0.03242632548	0.03936180519	0.04062099184	0.06374907201	0.03197787412	0.03358762917	0.03496341646	0.03377030493	0.03658284787	0.03509121796	0.04707878274	0.03085921895	0.02627746889	0.04006537647	0.0302963258	0.0318931342	0.02539476307	0.04408432741	0.0375852026	0.027123505	0.03372644359	0.04024492112	0.02174544858
J	0.01949917743	0.03738274854	0.03861082276	0.03662236122	0.03112547362	0.03706690104	0.04037528661	0.03338694555	0.03283508209	0.03688314816	0.03757251839	0.0425276871	0.06474464209	0.03653231063	0.03933758189	0.04009265588	0.03224603045	0.03688442055	0.02976067394	0.03357771702	0.05205442259	0.0352881022	0.03620166653	1.65217391304
K	1.52941176471	0.0400540358	0.03568847883	0.03547074021	0.06554268613	0.03518524151	0.03704929874	0.03324859964	0.03410941553	0.03788683309	0.03159186562	0.03611650485	0.03115522889	0.03767408732	0.03383464317	0.03817996408	0.03339630228	0.03637340703	0.04673820955	0.03143997315	0.03951609756	0.0302890812	0.03455710238	0.02100272044
L	0.01912526784	0.03780621348	0.036838066	0.03021092524	0.03189116689	0.03435306733	0.03865036841	0.02464038359	0.0336340176	0.03320586119	0.03475292662	0.04294644027	0.0578430172	0.03820992478	0.03523564592	0.03554826152	0.03745147117	0.03274283823	0.0349903233	0.04239242202	0.03633101592	0.0296705498	0.04354544396	2.25806451613
M	1.61111111111	0.03149936675	0.03209617617	0.03893315338	0.06268597802	0.03655376786	0.03698542998	0.03322266761	0.03391045687	0.03378255877	0.04343663812	0.0531818678	0.03271480622	0.0395909502	0.04099268611	0.0446298291	0.03612161456	0.03727421244	0.03099018554	0.03762501603	0.0454506185	0.04001903068	0.03573467027	0.02073972455
N	0.0188177557	0.03843796311	0.03440619784	0.03395717365	0.03175601199	0.03299894193	0.0337308758	0.03203035521	0.03450988255	0.0419569041	0.03615632155	0.03318855193	0.06588174791	0.03653078789	0.03776387623	0.02759998149	0.03611397238	0.03133756267	0.03823964144	0.02940465704	0.02915618834	0.02793685612	0.02608923343	1.16326530612
O	1.32258064516	0.03379180498	0.03143482197	0.04008096249	0.06666161654	0.03036994025	0.04384649862	0.04217888448	0.04364611015	0.04302610581	0.03698107834	0.04305465842	0.03278275796	0.03645580168	0.03434082811	0.03715092324	0.05681143324	0.03904375687	0.02910731391	0.03298662944	0.03217641121	0.03285427488	0.03683656358	0.02081283174
P	0.01895323347	0.03844937807	0.03852886942	0.03870221792	0.06256291799	0.03920997986	0.04099934439	0.03996412669	0.03918772549	0.04367263818	0.03279068331	0.04084882309	0.06090959995	0.04234356736	0.04666532526	0.04375898968	0.0332389559	0.04501062929	0.03306543131	0.04149163827	0.0336403809	0.03315809476	0.03048761562	1.38775510204
Plate information
Plate	Repeat	Barcode	Measured height	Chamber temperature at start	Chamber temperature at end	Humidity at start	Humidity at end	Ambient temperature at start	Ambient temperature at end	Group	Label	ScanX	ScanY	Measinfo	Kinetics	Measurement date
1	1	=""	14.85	24.48	24.5	45.9	45.9	23.01	22.94	1	Lilly FRET(1)	0	0	De=1st Ex=Top Em=Top Wdw=1 (14)	0	26-09-23 17:08:21
Background information
Plate	Label	Result	Signal	Flashes/Time	Meastime	MeasInfo
1	Lilly FRET	0	128	20	00:00:00.000	De=1st Ex=Top Em=Top Wdw=1 (14)
1	Lilly FRET	0	51	5	00:00:00.000	De=2nd Ex=Top Em=Top Wdw=1 (142)
Results for Lilly FRET(1) - channel 1 window 1 (Counts)
	01	02	03	04	05	06	07	08	09	10	11	12	13	14	15	16	17	18	19	20	21	22	23	24
A	94	4636	4312	4359	7608	4472	5003	4873	5905	3818	4619	4873	8046	5045	4448	4137	5471	5738	5035	3622	5665	4276	4450	2970
B	2624	4747	3835	3883	4236	5215	4497	3501	4945	4997	5463	4879	8685	5395	5380	4511	4650	4006	4699	5595	5243	4240	4885	82
C	94	5347	4313	6013	9192	4502	4170	4692	7317	3440	4222	4862	4259	5353	3877	4296	4843	5415	3465	5322	4852	5186	5250	2804
D	2509	4628	3691	4702	4336	3774	5256	4013	4959	5017	4725	5199	8608	4645	5196	5311	5812	4715	5069	5811	3980	4661	5084	80
E	94	4313	4359	5674	8855	4695	4889	5057	5743	4725	5677	4572	4347	6326	5210	4724	4259	5924	3883	4612	4386	5442	5502	2714
F	2534	4575	4018	3884	4299	3486	4905	4757	4814	4289	5506	5491	8169	5094	3787	3840	4026	5836	5129	5223	4430	3471	5124	55
G	81	4776	3683	6009	8821	4173	4989	5145	5284	4802	3711	4440	4344	4195	5086	3482	4371	4991	4552	4526	4904	3921	3355	2983
H	2640	3746	5504	4671	4288	4743	3198	5437	4619	5202	4707	5000	8377	4654	4543	4790	3882	4283	4344	4342	4617	5055	3700	65
I	102	4420	5282	5479	8587	4278	4570	4683	4503	4961	4751	6216	4094	3573	5393	4108	4288	3440	5876	4891	3556	4467	5107	2918
J	2572	4886	5133	4684	4132	4597	5177	4380	4378	4900	4935	5641	8637	4820	5290	5279	4149	4762	3886	4470	6902	4693	4905	76
K	104	5337	4692	4723	8607	4627	4924	4434	4524	5066	4196	4650	4099	4972	4486	5017	4402	4738	5958	4215	5063	3948	4488	2733
L	2517	4937	4800	3946	4161	4229	4999	3145	4314	4385	4551	5572	7558	4988	4672	4657	4833	4253	4538	5442	4698	3851	5608	70
M	87	4054	4285	5077	8258	4712	4884	4343	4446	4472	5717	6821	4256	5122	5403	5842	4700	4837	4007	4695	5787	5131	4633	2691
N	2477	4954	4370	4380	4091	4148	4200	4111	4475	5415	4674	4279	8455	4669	4932	3579	4663	3769	4812	3772	3768	3566	3288	57
O	82	4469	4167	5307	8800	3975	5674	5500	5732	5635	4675	5599	4297	4725	4472	4869	7366	5045	3768	4088	4144	4124	4723	2686
P	2490	4986	4952	4954	8017	4985	5253	5080	5029	5490	4246	5182	7832	5325	6030	5537	4285	5632	4254	5235	4324	4188	3929	68
Plate information
Plate	Repeat	Barcode	Measured height	Chamber temperature at start	Chamber temperature at end	Humidity at start	Humidity at end	Ambient temperature at start	Ambient temperature at end	Group	Label	ScanX	ScanY	Measinfo	Kinetics	Measurement date
1	1	=""	14.85	24.48	24.5	45.9	45.9	23.01	22.94	1	Lilly FRET(1)	0	0	De=2nd Ex=Top Em=Top Wdw=1 (142)	0	26-09-23 17:08:21
Background information
Plate	Label	Result	Signal	Flashes/Time	Meastime	MeasInfo
1	Lilly FRET	0	128	20	00:00:00.000	De=1st Ex=Top Em=Top Wdw=1 (14)
1	Lilly FRET	0	51	5	00:00:00.000	De=2nd Ex=Top Em=Top Wdw=1 (142)
Results for Lilly FRET(1) - channel 2 window 1 (Counts)
	01	02	03	04	05	06	07	08	09	10	11	12	13	14	15	16	17	18	19	20	21	22	23	24
A	59	137104	133419	127410	129870	136376	136927	127528	135092	136461	127203	131516	134407	128112	130190	131809	129824	136695	129748	123355	134867	130163	129232	132510
B	138199	134115	133514	135181	133304	120347	134994	134286	132283	129162	135306	135842	131122	129054	136603	128936	134718	136438	133115	135110	135599	137059	131712	49
C	58	130375	137903	137222	137843	137330	136590	135738	136100	137833	132524	137457	134320	133756	134333	137330	131469	136844	135706	136198	123125	133527	135720	131985
D	131581	134062	133124	128195	135898	120412	131888	131335	134041	134560	132551	131972	135401	131732	135153	135660	135518	129046	135183	125040	133471	135929	133446	47
E	51	134986	130526	134323	134710	132158	134311	135053	133405	133201	133851	134169	136355	133397	134100	129320	133661	132664	131027	129893	129549	132940	127693	134144
F	131555	130682	133152	122971	130886	131754	129960	128977	127788	133192	129657	128636	132765	128992	132481	133569	132964	132389	131932	126740	132389	129136	132943	44
G	61	135973	137646	131146	133642	135457	131357	135684	134265	136396	137457	136450	136855	136658	134359	133256	131400	135493	136418	135706	135633	131415	128605	136939
H	135099	133657	133947	129656	135590	131799	127068	133872	133542	135124	133480	132119	134229	135264	135910	134018	130206	132488	133616	123690	132833	134139	135775	63
I	52	136309	134191	134881	134700	133780	136062	133940	133342	135610	135390	132034	132667	135972	134605	135594	134449	135461	133290	130131	131104	132448	126898	134189
J	131903	130702	132942	127900	132753	124019	128222	131189	133333	132852	131346	132643	133401	131938	134477	131670	128667	129106	130575	133124	132592	132991	135491	46
K	68	133245	131471	133152	131319	131504	132904	133359	132632	133714	132819	128750	131567	131974	132586	131404	131811	130260	127476	134065	128125	130344	129872	130126
L	131606	130587	130300	130615	130475	123104	129339	127636	128263	132055	130953	129743	130664	130542	132593	131005	129047	129891	129693	128372	129311	129792	128785	31
M	54	128701	133505	130403	131736	128906	132052	130724	131110	132376	131617	128258	130094	129373	131804	130899	130116	129768	129299	124784	127325	128214	129650	129751
N	131631	128883	127012	128986	128826	125701	124515	128347	129673	129061	129272	128930	128336	127810	130601	129674	129119	120271	125838	128279	129235	127645	126029	49
O	62	132251	132560	132407	132010	130886	129406	130397	131329	130967	126416	130044	131075	129609	130224	131060	129657	129214	129452	123929	128790	125524	128215	129055
P	131376	129677	128527	128003	128143	127136	128124	127114	128331	125708	129488	126858	128584	125757	129218	126534	128915	125126	128654	126170	128536	126304	128872	49
Basic assay information
Assay ID:				19055
Assay Started:				26-09-23 17:03:28
Assay Finished:				26-09-23 17:08:28
Assay Exported:				26-09-23 17:08:28
Protocol ID:				100202
Protocol Name:				Lilly FRET_384
Serial#:				="1040204"
Protocol information
Protocol:
Protocol name				Lilly FRET_384
Number of assay repeats				1
Start assay repeat each				N/A
Number of plate repeats				1
Start plate repeat each				N/A
Is label meas. height used				Yes
Height of measurement				Defined in label
Is gripper height used				No
Mode of measurement				By Columns bi-directional
Rotated plate				No
Soft move				No
Protocol notes
Plate type:
Name of the plate type				384 OptiPlate
Number of rows				16
Number of columns				24
Number of the wells in the plate				384
Height of the plate				14.35 mm
Coordinates of corners:
384 OptiPlate + Lilly FRET
12.1 mm x------------------------------------------------------- x 115.6 mm
9 mm 9 mm
12.1 mm x------------------------------------------------------- x 115.6 mm
76.5 mm 76.5 mm
Platemap:
Plate				1
Group				1
	01	02	03	04	05	06	07	08	09	10	11	12	13	14	15	16	17	18	19	20	21	22	23	24
A	-	-	-	-	-	-	-	-	-	-	-	-	-	-	-	-	-	-	-	-	-	-	-	-
B	-	-	-	-	-	-	-	-	-	-	-	-	-	-	-	-	-	-	-	-	-	-	-	-
C	-	-	-	-	-	-	-	-	-	-	-	-	-	-	-	-	-	-	-	-	-	-	-	-
D	-	-	-	-	-	-	-	-	-	-	-	-	-	-	-	-	-	-	-	-	-	-	-	-
E	-	-	-	-	-	-	-	-	-	-	-	-	-	-	-	-	-	-	-	-	-	-	-	-
F	-	-	-	-	-	-	-	-	-	-	-	-	-	-	-	-	-	-	-	-	-	-	-	-
G	-	-	-	-	-	-	-	-	-	-	-	-	-	-	-	-	-	-	-	-	-	-	-	-
H	-	-	-	-	-	-	-	-	-	-	-	-	-	-	-	-	-	-	-	-	-	-	-	-
I	-	-	-	-	-	-	-	-	-	-	-	-	-	-	-	-	-	-	-	-	-	-	-	-
J	-	-	-	-	-	-	-	-	-	-	-	-	-	-	-	-	-	-	-	-	-	-	-	-
K	-	-	-	-	-	-	-	-	-	-	-	-	-	-	-	-	-	-	-	-	-	-	-	-
L	-	-	-	-	-	-	-	-	-	-	-	-	-	-	-	-	-	-	-	-	-	-	-	-
M	-	-	-	-	-	-	-	-	-	-	-	-	-	-	-	-	-	-	-	-	-	-	-	-
N	-	-	-	-	-	-	-	-	-	-	-	-	-	-	-	-	-	-	-	-	-	-	-	-
O	-	-	-	-	-	-	-	-	-	-	-	-	-	-	-	-	-	-	-	-	-	-	-	-
P	-	-	-	-	-	-	-	-	-	-	-	-	-	-	-	-	-	-	-	-	-	-	-	-
- - Undefined
Calculations:
Plate				1
Formula index				Calc 1
Formula name				Label ratio
Formula				Label ratio where X = Lilly FRET(1) channel 1 window 1 Y = Lilly FRET(1) channel 2 window 1
Auto export parameters:
Export format				Plate2
Include basic assay information				Yes
Place assay information at				End of file
Include basic plate information				Yes
Place plate information at				Beginning of plate
Include protocol information				Yes
Protocol info level				Large
Include error and warning information				Yes
Include background information				Yes
Add plate number to the file name				Yes
Each plate to separate file				No
Field separator to use				System
File name format				<DefaultDataFolder>\<Date>\<ProtocolName>_<AssayID>.csv
Operations:
Plate 1
Group 1
Measurement
Label				Lilly FRET(1)
Labels:
Lilly FRET				6000025
Light source				Laser
Top mirror				LANCE/DELFIA Bias
Bottom mirror				N/A
Exc. filter				N/A
Using of excitation filter				Top
Ems. filter				APC 665
Using of emission filter				Top
2nd ems. filter				Europium 615
Using of 2nd emission filter				Top
Measurement height				7.3 mm
Cycle				16600
Delay				30
Number of flashes				20
Number of flashes for 2nd detector				5
Number of sequence windows				1
Total time of windows				500
Excitation light				100%
Reference excitation light				100%
Reference AD gain				4
Reference signal				323509
Last edited				13-06-14 09:17:06
Last edited by				EnVision
Factory preset				No
Filters:
APC 665				205
Filter type				Emission
Description				M665 CWL=665nm BW=7 5nm Tmin=75%
Used with				Luminescence DELFIA - Time-resolved Fluorescence Fluorescence Intensity LANCE - Time-resolved Fluorescence
Last edited				26-02-19 14:51:38
Last edited by				Installation
Factory preset				Yes
Europium 615				203
Filter type				Emission
Description				M615 CWL=615nm BW=8 5nm Tmin=80%
Used with				Luminescence DELFIA - Time-resolved Fluorescence Fluorescence Intensity LANCE - Time-resolved FluorescenceLuminescence Absorbance DELFIA - Time-resolved Fluorescence Fluorescence Intensity LANCE - Time-resolved Fluorescence
Last edited				26-02-19 14:51:38
Last edited by				Installation
Factory preset				Yes
Mirror modules:
LANCE/DELFIA Bias				445
Used by				Top
Dual				No
Bias				Yes
Description				D400
Used with				Luminescence DELFIA - Time-resolved Fluorescence Fluorescence Intensity LANCE - Time-resolved Fluorescence
Last edited				26-02-19 14:51:38
Last edited by				Installation
Factory preset				Yes
Instrument:
Serial number				1040204
Nickname				EnVision
Normalization:
Notifications for plate 1 repeat 1:
WARNING: Plate height defined in the plate editor does not match the actual plate height. Measured height is 14.85 mm. Plate editor height is 14.35 mm. The results may be affected.
Exported with EnVision Workstation version 1.14.3049.528
