## Supplementary material for "Genome-wide arrayed CRISPR activation screen for prion protein modulators": Plate_XXXVI_A.csv

Plate information
Plate	Repeat	Barcode	Measured height	Chamber temperature at start	Chamber temperature at end	Humidity at start	Humidity at end	Ambient temperature at start	Ambient temperature at end	Formula	Measurement date
1	1	=""	N/A	N/A	N/A	N/A	N/A	N/A	N/A	Calc 1: Label ratio = X / Y where X = Lilly FRET(1) channel 1 window 1 Y = Lilly FRET(1) channel 2 window 1	26-09-23 17:32:40
Background information
Plate	Label	Result	Signal	Flashes/Time	Meastime	MeasInfo
1	Lilly FRET	0	100	20	00:00:00.000	De=1st Ex=Top Em=Top Wdw=1 (14)
1	Lilly FRET	0	64	5	00:00:00.000	De=2nd Ex=Top Em=Top Wdw=1 (142)
Calculated results: Calc 1: Label ratio = X / Y where X = Lilly FRET(1) channel 1 window 1 Y = Lilly FRET(1) channel 2 window 1
	01	02	03	04	05	06	07	08	09	10	11	12	13	14	15	16	17	18	19	20	21	22	23	24
A	1.58490566038	0.03475749352	0.04002577584	0.04381756033	0.056750308	0.03437628176	0.03187060415	0.03662705132	0.04088764245	0.04279028304	0.04730746269	0.03673019349	0.05656333198	0.03314416855	0.02982905656	0.03546749832	0.03493246751	0.03566076873	0.03211981459	0.03258004228	0.03739714675	0.03441396893	0.03465139025	0.02218292879
B	0.01905537104	0.03749673276	0.03333108932	0.03788423581	0.03007473253	0.03721633192	0.03031052178	0.03332260021	0.03729408061	0.03578056045	0.03976805116	0.03993119912	0.06390966039	0.03198407019	0.03043639878	0.05235216616	0.044177328	0.03978193169	0.02735585166	0.03484966588	0.02456931394	0.03838979036	0.03265802827	0.88596491228
C	1.53448275862	0.03474750303	0.02856995209	0.03567616117	0.06136521517	0.03756817997	0.03953603928	0.02416783089	0.04265430823	0.03672902111	0.04231414495	0.03362896169	0.03170369717	0.03816000059	0.03582069029	0.03429850268	0.03650987268	0.02856617106	0.03226261756	0.03647018577	0.03425279644	0.03344232721	0.03192790615	0.02166637308
D	0.01891950331	0.03914566618	0.034908571	0.03995828074	0.02941274109	0.03783534272	0.04279788984	0.03145102038	0.03680042694	0.03444142501	0.03978901413	0.0413535243	0.06274131274	0.02668016008	0.02431344591	0.03314941677	0.03569918946	0.02836504854	0.04056224	0.03241721179	0.0348613572	0.03164575646	0.03276251725	0.89534883721
E	1.52631578947	0.02907033096	0.03707507364	0.03695280554	0.06265481129	0.03068955743	0.04018317029	0.0257772753	0.03488643464	0.03704618055	0.02448582025	0.02633385382	0.03123959689	0.04346636468	0.03255298835	0.04250028258	0.03432284116	0.04048530903	0.03043647827	0.03642879378	0.03750058231	0.03208872571	0.0255700043	0.02172983865
F	0.01885096743	0.0389848769	0.03505380404	0.03952113193	0.02929326911	0.03853384192	0.03512526657	0.03809317025	0.03957467405	0.03543008715	0.03218233846	0.03301350589	0.06078865075	0.02907152666	0.03492248389	0.02735492204	0.03575301205	0.03933003426	0.02877533137	0.03675833483	0.0341449337	0.02878418122	0.03201611279	1.14666666667
G	1.7500	0.04499886767	0.0284715912	0.03275300694	0.06206063838	0.02975900232	0.03484036442	0.03351746231	0.03387477649	0.03578441254	0.03439618756	0.0277732698	0.0309660298	0.02935756733	0.03737414002	0.03531055786	0.03744739586	0.0347318948	0.03975480569	0.03897839141	0.03099011747	0.03408048138	0.03480918528	0.02213156856
H	0.01889013989	0.03958754183	0.03860631862	0.03370303431	0.02942858468	0.03695062645	0.03280075931	0.03173386248	0.03906614318	0.03462491569	0.03743979418	0.02909272833	0.06299402098	0.03464165103	0.0338835147	0.03204337625	0.04015013737	0.03164773913	0.03387053386	0.03713478145	0.03748137571	0.03922718829	0.03704046814	1.17391304348
I	1.89795918367	0.03093920199	0.04198951211	0.03497572379	0.06288575316	0.03557063569	0.03687186071	0.03812753791	0.03803098034	0.0358674406	0.03937692556	0.03284802463	0.03040770839	0.04277786111	0.03465061264	0.03982932425	0.03769515435	0.04025090287	0.03224010332	0.03347634857	0.03915924397	0.04664651643	0.0321521121	0.02109530113
J	0.01959523591	0.03883605674	0.03535434575	0.03501330869	0.03007793751	0.03641667143	0.0364753968	0.03900741551	0.03406890007	0.03011190696	0.03082022924	0.02957478787	0.0661015277	0.03977536469	0.03274661378	0.0345258887	0.03659054784	0.0287598364	0.04084347248	0.0346488964	0.0334221008	0.03924396423	0.04162081887	1.52542372881
K	1.18867924528	0.04352691403	0.0307658222	0.0321461908	0.06363389778	0.03071128938	0.03442828141	0.03740987413	0.04377281853	0.0332601952	0.03167658383	0.03713404882	0.0314331628	0.02925830577	0.03314518396	0.03239861983	0.0297685939	0.039146406	0.02967772033	0.04133308363	0.05498972118	0.03820874186	0.04235879108	0.0217215032
L	0.01924332629	0.03824781364	0.03853800039	0.03377146917	0.03044592517	0.0354491432	0.031175118	0.03372435156	0.03214928409	0.048325496	0.03659894564	0.0444380511	0.06381784155	0.04863680699	0.03309449921	0.03365411183	0.03596635034	0.03544965041	0.03273636977	0.03626801074	0.03349468197	0.03848850799	0.03464941342	1.48076923077
M	1.3750	0.03877919933	0.03553212664	0.03090514818	0.06481662841	0.03709066338	0.03267594134	0.03072603854	0.04084487449	0.03971870431	0.04447426734	0.05254208068	0.03241344706	0.03917182257	0.0387364076	0.03251124578	0.04013639492	0.03610263969	0.04031496806	0.04143123205	0.04056758517	0.02890136734	0.04412309974	0.02109694699
N	0.01789845932	0.02890331879	0.03494915359	0.03139335434	0.03122444726	0.02807770054	0.02475374389	0.03815692461	0.03407311114	0.0388690374	0.03481129193	0.03339916682	0.06669736497	0.0726092232	0.02997402719	0.03318770479	0.0383873245	0.04193188794	0.02400026929	0.03885534471	0.03403122353	0.02864622585	0.04334191249	1.36363636364
O	1.7868852459	0.04472912654	0.03592795785	0.03408001123	0.06945872898	0.03550089821	0.03874743375	0.03436497979	0.03528384814	0.03484207851	0.03150758739	0.03840014877	0.03114926877	0.03870810039	0.03352835284	0.03813997254	0.0314942921	0.04541207691	0.0292995324	0.03369832648	0.02576597858	0.03923014702	0.0356422274	0.02068376336
P	0.01864629158	0.04031536569	0.03538600714	0.0305556683	0.05806935726	0.03804966037	0.0428024348	0.03840138029	0.02876714481	0.04310699914	0.03387593145	0.03695669385	0.056094854	0.03516193632	0.03920195183	0.02928777633	0.04644535586	0.04132047064	0.03704617834	0.04544605666	0.03901916288	0.03972060724	0.03801917434	1.63636363636
Plate information
Plate	Repeat	Barcode	Measured height	Chamber temperature at start	Chamber temperature at end	Humidity at start	Humidity at end	Ambient temperature at start	Ambient temperature at end	Group	Label	ScanX	ScanY	Measinfo	Kinetics	Measurement date
1	1	=""	14.85	24.48	24.46	46.1	46.2	22.92	22.84	1	Lilly FRET(1)	0	0	De=1st Ex=Top Em=Top Wdw=1 (14)	0	26-09-23 17:32:40
Background information
Plate	Label	Result	Signal	Flashes/Time	Meastime	MeasInfo
1	Lilly FRET	0	100	20	00:00:00.000	De=1st Ex=Top Em=Top Wdw=1 (14)
1	Lilly FRET	0	64	5	00:00:00.000	De=2nd Ex=Top Em=Top Wdw=1 (142)
Results for Lilly FRET(1) - channel 1 window 1 (Counts)
	01	02	03	04	05	06	07	08	09	10	11	12	13	14	15	16	17	18	19	20	21	22	23	24
A	84	4585	5466	5525	7278	4442	4264	4629	5511	5760	5943	4797	7521	4246	3900	4640	4508	4831	4137	3992	5054	4468	4464	2898
B	2622	5021	4456	4952	3972	4851	4046	4450	4976	4589	5267	5386	8427	4112	4094	6755	5998	5378	3638	4605	3313	5186	4267	101
C	89	4467	3870	4846	8392	5090	5331	3183	5780	4889	5574	4535	4315	5174	4689	4705	4789	3881	4343	4904	4186	4449	4333	2829
D	2450	5196	4639	5287	3544	4836	5541	4195	4689	4626	5122	5519	8060	3480	3274	4476	4814	3652	5431	4133	4604	4288	4320	77
E	87	3899	4657	4907	8322	4006	5344	3420	4634	4952	3268	3491	4129	5719	4262	5640	4522	5349	3746	4798	4830	4230	3388	2847
F	2538	4885	4642	5173	3570	4940	4579	4737	5151	4675	4195	4153	7970	3747	4557	3558	4748	5166	3645	4709	4496	3680	3974	86
G	98	5961	3854	4406	8378	4028	4700	4478	4490	4793	4576	3765	4154	3967	5063	4801	4992	4663	5344	5076	4155	4531	4681	2973
H	2567	5252	5169	4233	3808	4878	4147	4222	5194	4569	5006	3838	8376	4616	4543	4261	5188	4247	4155	4756	4830	5216	4798	81
I	93	4181	5533	4668	8365	4749	4911	5014	5011	4826	5253	4395	3970	5704	4570	5330	4981	5294	4169	4346	5047	6096	4082	2805
J	2560	5117	4627	4433	3948	4457	4587	5134	4380	3977	4063	3719	8710	5227	4359	4527	4650	3790	5220	4430	4355	5143	5409	90
K	63	5679	4027	4236	8211	4012	4511	4898	5647	4396	4163	4806	4049	3830	4363	4216	3894	5030	3817	5297	7035	4918	5452	2786
L	2505	4942	4982	4373	3861	4307	3864	4344	4109	6238	4700	5715	8184	6283	4351	4263	4673	4411	4122	4634	4138	4940	4445	77
M	88	4977	4570	3848	8273	4611	4162	3929	5285	5134	5700	6705	4199	5008	5030	4163	5132	4605	5125	5250	5169	3644	5474	2686
N	2313	3690	4509	3935	3895	3417	3091	4813	4351	4982	4443	4177	8401	9036	3843	4254	4894	5191	2852	4865	4218	3611	5473	60
O	109	5782	4630	4371	8712	4486	4926	4437	4608	4524	3918	4956	4049	4909	4321	4945	4061	5784	3747	4287	3294	4947	4540	2639
P	2416	5047	4381	3764	7197	4683	5309	4763	3662	5442	4337	4668	7177	4372	4981	3703	5900	5187	4653	5597	4952	4919	4846	72
Plate information
Plate	Repeat	Barcode	Measured height	Chamber temperature at start	Chamber temperature at end	Humidity at start	Humidity at end	Ambient temperature at start	Ambient temperature at end	Group	Label	ScanX	ScanY	Measinfo	Kinetics	Measurement date
1	1	=""	14.85	24.48	24.46	46.1	46.2	22.92	22.84	1	Lilly FRET(1)	0	0	De=2nd Ex=Top Em=Top Wdw=1 (142)	0	26-09-23 17:32:40
Background information
Plate	Label	Result	Signal	Flashes/Time	Meastime	MeasInfo
1	Lilly FRET	0	100	20	00:00:00.000	De=1st Ex=Top Em=Top Wdw=1 (14)
1	Lilly FRET	0	64	5	00:00:00.000	De=2nd Ex=Top Em=Top Wdw=1 (142)
Results for Lilly FRET(1) - channel 2 window 1 (Counts)
	01	02	03	04	05	06	07	08	09	10	11	12	13	14	15	16	17	18	19	20	21	22	23	24
A	53	131914	136562	126091	128246	129217	133791	126382	134784	134610	125625	130601	132966	128107	130745	130824	129049	135471	128799	122529	135144	129831	128826	130641
B	137599	133905	133689	130714	132071	130346	133485	133543	133426	128254	132443	134882	131858	128564	134510	129030	135771	135187	132988	132139	134843	135088	130657	114
C	58	128556	135457	135833	136755	135487	134839	131704	135508	133110	131729	134854	136104	135587	130902	137178	131170	135860	134614	134466	122209	133035	135712	130571
D	129496	132735	132890	132313	120492	127817	129469	133382	127417	134315	128729	133459	128464	130434	134658	135025	134849	128750	133893	127494	132066	135500	131858	86
E	57	134123	125610	132791	132823	130533	132991	132675	132831	133671	133465	132567	132172	131573	130925	132705	131749	132122	123076	131709	128798	131822	132499	131018
F	134635	125305	132425	130892	121871	128199	130362	124353	130159	131950	130351	125797	131110	128889	130489	130068	132800	131350	126671	128107	131674	127848	124125	75
G	56	132470	135363	134522	134997	135354	134901	133602	132547	133941	133038	135562	134147	135127	135468	135965	133307	134257	134424	130226	134075	132950	134476	134333
H	135891	132668	133890	125597	129398	132014	126430	133044	132954	131957	133708	131923	132965	133250	134077	132976	129215	134196	122673	128074	128864	132969	129534	69
I	49	135136	131771	133464	133019	133509	133191	131506	131761	134551	133403	133798	130559	133340	131888	133821	132139	131525	129311	129823	128884	130685	126959	132968
J	130644	131759	130875	126609	131259	122389	125756	131616	128563	132074	131829	125749	131767	131413	133113	131119	127082	131781	127805	127854	130303	131052	129959	59
K	53	130471	130892	131773	129035	130636	131026	130928	129007	132170	131422	129423	128813	130903	131633	130129	130809	128492	128615	128154	127933	128714	128710	128260
L	130175	129210	129275	129488	126815	121498	123945	128809	127810	129083	128419	128606	128240	129182	131472	126671	129927	124430	125915	127771	123542	128350	128285	52
M	64	128342	128616	124510	127637	124317	127372	127872	129392	129259	128164	127612	129545	127847	129852	128048	127864	127553	127124	126716	127417	126084	124062	127317
N	129229	127667	129016	125345	124742	121698	124870	126137	127696	128174	127631	125063	125957	124447	128211	128180	127490	123796	118832	125208	123945	126055	126275	44
O	61	129267	128869	128257	125427	126363	127131	129114	130598	129843	124351	129062	129987	126821	128876	129654	128944	127367	127886	127217	127843	126102	127377	127588
P	129570	125188	123806	123185	123938	123076	124035	124032	127298	126244	128026	126310	127944	124339	127060	126435	127031	125531	125600	123157	126912	123840	127462	44
Basic assay information
Assay ID:				19059
Assay Started:				26-09-23 17:27:46
Assay Finished:				26-09-23 17:32:48
Assay Exported:				26-09-23 17:32:48
Protocol ID:				100202
Protocol Name:				Lilly FRET_384
Serial#:				="1040204"
Protocol information
Protocol:
Protocol name				Lilly FRET_384
Number of assay repeats				1
Start assay repeat each				N/A
Number of plate repeats				1
Start plate repeat each				N/A
Is label meas. height used				Yes
Height of measurement				Defined in label
Is gripper height used				No
Mode of measurement				By Columns bi-directional
Rotated plate				No
Soft move				No
Protocol notes
Plate type:
Name of the plate type				384 OptiPlate
Number of rows				16
Number of columns				24
Number of the wells in the plate				384
Height of the plate				14.35 mm
Coordinates of corners:
384 OptiPlate + Lilly FRET
12.1 mm x------------------------------------------------------- x 115.6 mm
9 mm 9 mm
12.1 mm x------------------------------------------------------- x 115.6 mm
76.5 mm 76.5 mm
Platemap:
Plate				1
Group				1
	01	02	03	04	05	06	07	08	09	10	11	12	13	14	15	16	17	18	19	20	21	22	23	24
A	-	-	-	-	-	-	-	-	-	-	-	-	-	-	-	-	-	-	-	-	-	-	-	-
B	-	-	-	-	-	-	-	-	-	-	-	-	-	-	-	-	-	-	-	-	-	-	-	-
C	-	-	-	-	-	-	-	-	-	-	-	-	-	-	-	-	-	-	-	-	-	-	-	-
D	-	-	-	-	-	-	-	-	-	-	-	-	-	-	-	-	-	-	-	-	-	-	-	-
E	-	-	-	-	-	-	-	-	-	-	-	-	-	-	-	-	-	-	-	-	-	-	-	-
F	-	-	-	-	-	-	-	-	-	-	-	-	-	-	-	-	-	-	-	-	-	-	-	-
G	-	-	-	-	-	-	-	-	-	-	-	-	-	-	-	-	-	-	-	-	-	-	-	-
H	-	-	-	-	-	-	-	-	-	-	-	-	-	-	-	-	-	-	-	-	-	-	-	-
I	-	-	-	-	-	-	-	-	-	-	-	-	-	-	-	-	-	-	-	-	-	-	-	-
J	-	-	-	-	-	-	-	-	-	-	-	-	-	-	-	-	-	-	-	-	-	-	-	-
K	-	-	-	-	-	-	-	-	-	-	-	-	-	-	-	-	-	-	-	-	-	-	-	-
L	-	-	-	-	-	-	-	-	-	-	-	-	-	-	-	-	-	-	-	-	-	-	-	-
M	-	-	-	-	-	-	-	-	-	-	-	-	-	-	-	-	-	-	-	-	-	-	-	-
N	-	-	-	-	-	-	-	-	-	-	-	-	-	-	-	-	-	-	-	-	-	-	-	-
O	-	-	-	-	-	-	-	-	-	-	-	-	-	-	-	-	-	-	-	-	-	-	-	-
P	-	-	-	-	-	-	-	-	-	-	-	-	-	-	-	-	-	-	-	-	-	-	-	-
- - Undefined
Calculations:
Plate				1
Formula index				Calc 1
Formula name				Label ratio
Formula				Label ratio where X = Lilly FRET(1) channel 1 window 1 Y = Lilly FRET(1) channel 2 window 1
Auto export parameters:
Export format				Plate2
Include basic assay information				Yes
Place assay information at				End of file
Include basic plate information				Yes
Place plate information at				Beginning of plate
Include protocol information				Yes
Protocol info level				Large
Include error and warning information				Yes
Include background information				Yes
Add plate number to the file name				Yes
Each plate to separate file				No
Field separator to use				System
File name format				<DefaultDataFolder>\<Date>\<ProtocolName>_<AssayID>.csv
Operations:
Plate 1
Group 1
Measurement
Label				Lilly FRET(1)
Labels:
Lilly FRET				6000025
Light source				Laser
Top mirror				LANCE/DELFIA Bias
Bottom mirror				N/A
Exc. filter				N/A
Using of excitation filter				Top
Ems. filter				APC 665
Using of emission filter				Top
2nd ems. filter				Europium 615
Using of 2nd emission filter				Top
Measurement height				7.3 mm
Cycle				16600
Delay				30
Number of flashes				20
Number of flashes for 2nd detector				5
Number of sequence windows				1
Total time of windows				500
Excitation light				100%
Reference excitation light				100%
Reference AD gain				4
Reference signal				323509
Last edited				13-06-14 09:17:06
Last edited by				EnVision
Factory preset				No
Filters:
APC 665				205
Filter type				Emission
Description				M665 CWL=665nm BW=7 5nm Tmin=75%
Used with				Luminescence DELFIA - Time-resolved Fluorescence Fluorescence Intensity LANCE - Time-resolved Fluorescence
Last edited				26-02-19 14:51:38
Last edited by				Installation
Factory preset				Yes
Europium 615				203
Filter type				Emission
Description				M615 CWL=615nm BW=8 5nm Tmin=80%
Used with				Luminescence DELFIA - Time-resolved Fluorescence Fluorescence Intensity LANCE - Time-resolved FluorescenceLuminescence Absorbance DELFIA - Time-resolved Fluorescence Fluorescence Intensity LANCE - Time-resolved Fluorescence
Last edited				26-02-19 14:51:38
Last edited by				Installation
Factory preset				Yes
Mirror modules:
LANCE/DELFIA Bias				445
Used by				Top
Dual				No
Bias				Yes
Description				D400
Used with				Luminescence DELFIA - Time-resolved Fluorescence Fluorescence Intensity LANCE - Time-resolved Fluorescence
Last edited				26-02-19 14:51:38
Last edited by				Installation
Factory preset				Yes
Instrument:
Serial number				1040204
Nickname				EnVision
Normalization:
Notifications for plate 1 repeat 1:
WARNING: Plate height defined in the plate editor does not match the actual plate height. Measured height is 14.85 mm. Plate editor height is 14.35 mm. The results may be affected.
Exported with EnVision Workstation version 1.14.3049.528
