## Supplementary material for "Genome-wide arrayed CRISPR activation screen for prion protein modulators": Plate_XXXVI_B.csv

Plate information
Plate	Repeat	Barcode	Measured height	Chamber temperature at start	Chamber temperature at end	Humidity at start	Humidity at end	Ambient temperature at start	Ambient temperature at end	Formula	Measurement date
1	1	=""	N/A	N/A	N/A	N/A	N/A	N/A	N/A	Calc 1: Label ratio = X / Y where X = Lilly FRET(1) channel 1 window 1 Y = Lilly FRET(1) channel 2 window 1	26-09-23 17:26:34
Background information
Plate	Label	Result	Signal	Flashes/Time	Meastime	MeasInfo
1	Lilly FRET	0	117	20	00:00:00.000	De=1st Ex=Top Em=Top Wdw=1 (14)
1	Lilly FRET	0	59	5	00:00:00.000	De=2nd Ex=Top Em=Top Wdw=1 (142)
Calculated results: Calc 1: Label ratio = X / Y where X = Lilly FRET(1) channel 1 window 1 Y = Lilly FRET(1) channel 2 window 1
	01	02	03	04	05	06	07	08	09	10	11	12	13	14	15	16	17	18	19	20	21	22	23	24
A	1.14705882353	0.03632243341	0.04230952169	0.04499707759	0.05701686523	0.0369480057	0.03330858882	0.038974169	0.04255061806	0.0438806968	0.04763657017	0.03873564634	0.05523750929	0.0330456498	0.03142404697	0.0374321239	0.03434610304	0.03480898099	0.0326849585	0.03152558223	0.03644438493	0.03386509936	0.03251754236	0.02123885686
B	0.01871790135	0.03754708453	0.03545051699	0.0380564738	0.03300867823	0.03856122543	0.03329558833	0.03456196334	0.04011271839	0.03772690538	0.0421285042	0.04080707491	0.06183726955	0.03196575321	0.02972547909	0.05402375087	0.04678957406	0.03896384967	0.02816418166	0.03503196848	0.02563321244	0.03759532755	0.03345343043	0.99180327869
C	1.33333333333	0.0370959153	0.02878697637	0.03709170344	0.06828060855	0.03972609861	0.04099598703	0.02605627431	0.03798125793	0.03648857844	0.04289186	0.03396240715	0.03117804284	0.0372710428	0.03531110825	0.03624254857	0.03636631657	0.02796592152	0.03042388839	0.03549152771	0.03452596187	0.03353352592	0.0311867608	0.02190167253
D	0.01904388172	0.04196595344	0.03671509424	0.04230461456	0.03185417624	0.04008719274	0.04522720017	0.03310636846	0.0388096357	0.03478299897	0.04212351161	0.04165135551	0.06315789474	0.02777756255	0.02485137901	0.03295748918	0.035035346	0.02909237463	0.03889116821	0.03237649671	0.03347568227	0.03268824929	0.03217829362	0.88970588235
E	1.13043478261	0.03035285852	0.04026960689	0.03855095362	0.06683833918	0.0313594637	0.04303797468	0.02751010614	0.03636240316	0.03945898899	0.02599878012	0.02676731459	0.03174076365	0.04531993654	0.0329544857	0.04266580169	0.03336737637	0.03929320884	0.03140477262	0.0365509132	0.0377204071	0.03250388683	0.02590078964	0.02179978139
F	0.01865316533	0.03974578758	0.03824326905	0.04104735701	0.03103960684	0.0399878281	0.03710286774	0.04044599066	0.04224262031	0.03768668089	0.03487253854	0.03608718817	0.06374468476	0.03029901162	0.03654076599	0.02690107225	0.03476634026	0.03841671935	0.0297829533	0.03532724225	0.0338754933	0.02833591337	0.03200491279	1.04504504505
G	2.08163265306	0.04977434506	0.02796048981	0.03370550295	0.06715834501	0.03222378288	0.03713699665	0.03483495263	0.03566052152	0.03861419992	0.03658399815	0.02750412636	0.03158347485	0.03023977855	0.03882083825	0.03693532783	0.03954511174	0.03489296636	0.03876459292	0.03668896139	0.02978291895	0.03325210758	0.03413231213	0.02136926839
H	0.01918295916	0.04006153986	0.03973458778	0.03548013594	0.03116708249	0.03882004692	0.03336673187	0.03334499331	0.04087574766	0.03606166826	0.03952468227	0.03023472719	0.0638471869	0.03479416286	0.03404879149	0.03171799573	0.04194480946	0.0317551618	0.03587450652	0.03663330683	0.03544249441	0.03856304764	0.03656595305	0.04992867332
I	1.28571428571	0.03163723436	0.04216750967	0.03603156335	0.06657025354	0.03690520369	0.03860494897	0.04087966993	0.04045221558	0.03845174052	0.04314648517	0.03590637187	0.03139849759	0.04499096552	0.03599891936	0.04041556387	0.03758625399	0.03992388231	0.03470242551	0.03426437278	0.03523252233	0.04395224751	0.03086229392	0.02167126498
J	0.01866456563	0.04035397411	0.03472216936	0.03736736404	0.03119954085	0.03745538628	0.03925881436	0.04392123941	0.03588328995	0.03186765807	0.03074015652	0.02980939187	0.06737808661	0.04176946815	0.03443964537	0.03554611057	0.03435226292	0.02823814089	0.03997749106	0.03452465082	0.03069879961	0.03704043626	0.03996648513	0.82178217822
K	1.6600	0.04182877881	0.0314999234	0.03947761709	0.06157033738	0.03258967629	0.03789425217	0.03854086501	0.04540766057	0.03554227377	0.03327402546	0.04014278557	0.03263588023	0.02981381732	0.03211804236	0.03400740266	0.03091139143	0.03872951767	0.03022713398	0.04045491086	0.04682141607	0.03618554134	0.03952796849	0.02117145074
L	0.01823393281	0.0389932094	0.04139280674	0.03617315058	0.03150028771	0.03658743291	0.03216464655	0.03407914143	0.03331039882	0.05012679038	0.03900960782	0.04589456633	0.07066347426	0.05024001491	0.03465831807	0.03465698833	0.03814669413	0.03951021339	0.03198508206	0.03539003298	0.03436292233	0.03954020079	0.03414264036	1.07692307692
M	1.46666666667	0.03959930649	0.03512230293	0.03216376536	0.0682288131	0.04005872317	0.03368125188	0.03179330454	0.04204497835	0.04122518998	0.04510799027	0.05537371725	0.03329696025	0.04121946453	0.03911518955	0.03386493097	0.03930844794	0.0369626923	0.03897838775	0.04022540518	0.03919167661	0.02828923882	0.0416693008	0.02005858231
N	0.01872199989	0.02888217905	0.03636146687	0.03315818649	0.0321169965	0.02932570388	0.02619124491	0.03909779271	0.03565394378	0.04099806376	0.03604383156	0.03255652119	0.07031914133	0.0787207378	0.03155598832	0.03380021475	0.03980095554	0.04326707889	0.0242626443	0.03887400562	0.034056	0.0289402922	0.04247853737	1.26388888889
O	1.25373134328	0.04360802775	0.03696971092	0.03505857197	0.07222567377	0.03766796502	0.04022492359	0.03660475791	0.03744967482	0.03833718606	0.03569378532	0.04250749013	0.03312931794	0.04240568445	0.03550503046	0.04044448268	0.03369375273	0.0466644419	0.03021993133	0.03610380738	0.02653458202	0.04002637334	0.0360591133	0.02087033748
P	0.01896508718	0.04250666191	0.03758543977	0.03281747513	0.0617855868	0.04084290943	0.04408804881	0.04073156456	0.029292573	0.04594852546	0.03696983268	0.04043514617	0.05976316373	0.03788704665	0.04294574984	0.03005154886	0.04941049696	0.04217303241	0.03955181	0.04942962666	0.04206790074	0.04158575131	0.03884435273	0.82500
Plate information
Plate	Repeat	Barcode	Measured height	Chamber temperature at start	Chamber temperature at end	Humidity at start	Humidity at end	Ambient temperature at start	Ambient temperature at end	Group	Label	ScanX	ScanY	Measinfo	Kinetics	Measurement date
1	1	=""	14.8	24.48	24.5	46.2	46.1	22.92	23.04	1	Lilly FRET(1)	0	0	De=1st Ex=Top Em=Top Wdw=1 (14)	0	26-09-23 17:26:34
Background information
Plate	Label	Result	Signal	Flashes/Time	Meastime	MeasInfo
1	Lilly FRET	0	117	20	00:00:00.000	De=1st Ex=Top Em=Top Wdw=1 (14)
1	Lilly FRET	0	59	5	00:00:00.000	De=2nd Ex=Top Em=Top Wdw=1 (142)
Results for Lilly FRET(1) - channel 1 window 1 (Counts)
	01	02	03	04	05	06	07	08	09	10	11	12	13	14	15	16	17	18	19	20	21	22	23	24
A	78	4552	5693	5620	7370	4980	4487	5050	5277	5907	5955	5033	7362	4208	4068	4853	4602	4327	4379	3843	4899	4356	4180	2778
B	2533	4984	4680	5077	4416	4627	4440	4484	5338	4855	5667	5491	8211	4092	3988	6842	6256	5221	3776	4597	3449	5053	4364	121
C	76	4737	3915	5026	9048	5349	5537	3456	5119	4832	5489	4481	4211	4908	4670	4876	4934	3683	4104	4740	4354	4411	4161	2856
D	2475	5527	4794	5551	4091	4855	5950	4269	5120	4650	5540	5554	8346	3585	3315	4402	4624	3898	5024	4083	4476	4368	4203	121
E	78	4061	5168	5124	8799	4154	5678	3600	4825	5123	3410	3546	4208	5999	4387	5393	4280	5168	3906	4787	4655	4244	3408	2852
F	2450	5147	5007	5341	3739	5125	4822	5220	5458	4946	4569	4538	8335	3884	4696	3550	4367	5044	3908	4404	4455	3606	4013	116
G	102	6496	3779	4489	9106	4336	4816	4618	4714	5195	4893	3716	4259	4042	5261	4963	5296	4564	5087	4712	3965	4394	4403	2875
H	2554	5286	5144	4719	3935	4931	4196	4385	5433	4753	5262	3890	8510	4504	4529	4238	5586	4251	4798	4883	4457	5114	4709	140
I	81	4228	5669	4790	8838	4873	5125	5400	5335	5132	5756	4760	4209	5951	4797	5314	4679	5266	4358	4523	4576	5725	3903	2867
J	2440	5235	4561	4726	4077	4649	4837	5755	4618	4213	4034	3744	8688	5536	4545	4650	4457	3711	4973	4348	4010	4843	5247	83
K	83	5440	4112	5151	7964	4172	4938	5008	5899	4686	4320	5128	4241	3880	4225	4401	4031	5025	3862	5133	6021	4651	5078	2729
L	2411	4990	5309	4637	4051	4533	3954	4344	4212	6464	5059	5893	8972	6468	4561	4383	4907	4853	4048	4432	4410	4998	4320	98
M	88	5139	4579	4148	8744	5048	4266	4078	5418	5311	5804	7004	4272	5273	5098	4334	5002	4714	4902	4954	4961	3566	5273	2568
N	2428	3654	4571	4247	4054	3608	3326	4864	4537	5230	4582	4117	8851	9799	4051	4281	5015	5220	3098	4745	4257	3627	5230	91
O	84	5669	4820	4558	9184	4816	5172	4673	4837	4909	4415	5363	4287	5401	4563	5172	4319	5873	3846	4545	3383	4978	4575	2679
P	2357	5248	4663	4133	7789	5111	5542	5080	3737	5729	4788	5029	7550	4657	5463	3766	6236	5247	4956	6036	5286	5118	4894	66
Plate information
Plate	Repeat	Barcode	Measured height	Chamber temperature at start	Chamber temperature at end	Humidity at start	Humidity at end	Ambient temperature at start	Ambient temperature at end	Group	Label	ScanX	ScanY	Measinfo	Kinetics	Measurement date
1	1	=""	14.8	24.48	24.5	46.2	46.1	22.92	23.04	1	Lilly FRET(1)	0	0	De=2nd Ex=Top Em=Top Wdw=1 (142)	0	26-09-23 17:26:34
Background information
Plate	Label	Result	Signal	Flashes/Time	Meastime	MeasInfo
1	Lilly FRET	0	117	20	00:00:00.000	De=1st Ex=Top Em=Top Wdw=1 (14)
1	Lilly FRET	0	59	5	00:00:00.000	De=2nd Ex=Top Em=Top Wdw=1 (142)
Results for Lilly FRET(1) - channel 2 window 1 (Counts)
	01	02	03	04	05	06	07	08	09	10	11	12	13	14	15	16	17	18	19	20	21	22	23	24
A	68	125322	134556	124897	129260	134784	134710	129573	124017	134615	125009	129932	133279	127339	129455	129648	133989	124307	133976	121901	134424	128628	128546	130798
B	135325	132740	132015	133407	133783	119991	133351	129738	133075	128688	134517	134560	132784	128012	134161	126648	133705	133996	134071	131223	134552	134405	130450	122
C	57	127696	135999	135502	132512	134647	135062	132636	134777	132425	127973	131940	135063	131684	132253	134538	135675	131696	134894	133553	126108	131540	133422	130401
D	129963	131702	130573	131215	128429	121111	131558	128948	131926	133686	131518	133345	132145	129061	133393	133566	131981	133987	129181	126110	133709	133626	130616	136
E	69	133793	128335	132915	131646	132464	131930	130861	132692	129831	131160	132475	132574	132370	133123	126401	128269	131524	124376	130968	123408	130569	131579	130827
F	131345	129498	130925	130118	120459	128164	129963	129061	129206	131240	131020	125751	130756	128189	128514	131965	125610	131297	131216	124663	131511	127259	125387	111
G	49	130509	135155	133183	135590	134559	129682	132568	132191	134536	133747	135107	134849	133665	135520	134370	133923	130800	131228	128431	133130	132142	128998	134539
H	133139	131947	129459	133004	126255	127022	125754	131504	132915	131802	133132	128660	133287	129447	133015	133615	133175	133868	133744	133294	125753	132614	128781	2804
I	63	133640	134440	132939	132762	132041	132755	132095	131884	133466	133406	132567	134051	132271	133254	131484	124487	131901	125582	132003	129880	130255	126465	132295
J	130729	129727	131357	126474	130675	124121	123208	131030	128695	132203	131229	125598	128944	132537	131970	130816	129744	131418	124395	125939	130624	130749	131285	101
K	50	130054	130540	130479	129348	128016	130310	129940	129912	131843	129831	127744	129949	130141	131546	129413	130405	129746	127766	126882	128595	128532	128466	128900
L	132226	127971	128259	128189	128602	123895	122930	127468	126447	128953	129686	128403	126968	128742	131599	126468	128635	122829	126559	125233	128336	126403	126528	91
M	60	129775	130373	128965	128157	126015	126658	128266	128862	128829	128669	126486	128300	127925	130333	127979	127250	127534	125762	123156	126583	126055	126544	128025
N	129687	126514	125710	128083	126226	123032	126989	124406	127251	127567	127123	126457	125869	124478	128375	126656	126002	120646	127686	122061	125000	125327	123121	72
O	67	129999	130377	130011	127157	127854	128577	127661	129160	128048	123691	126166	129402	127365	128517	127879	128184	125856	127267	125887	127494	124368	126875	128364
P	124281	123463	124064	125939	126065	125138	125703	124719	127575	124683	129511	124372	126332	122918	127207	125318	126208	124416	125304	122113	125654	123071	125990	80
Basic assay information
Assay ID:				19058
Assay Started:				26-09-23 17:21:40
Assay Finished:				26-09-23 17:26:41
Assay Exported:				26-09-23 17:26:41
Protocol ID:				100202
Protocol Name:				Lilly FRET_384
Serial#:				="1040204"
Protocol information
Protocol:
Protocol name				Lilly FRET_384
Number of assay repeats				1
Start assay repeat each				N/A
Number of plate repeats				1
Start plate repeat each				N/A
Is label meas. height used				Yes
Height of measurement				Defined in label
Is gripper height used				No
Mode of measurement				By Columns bi-directional
Rotated plate				No
Soft move				No
Protocol notes
Plate type:
Name of the plate type				384 OptiPlate
Number of rows				16
Number of columns				24
Number of the wells in the plate				384
Height of the plate				14.35 mm
Coordinates of corners:
384 OptiPlate + Lilly FRET
12.1 mm x------------------------------------------------------- x 115.6 mm
9 mm 9 mm
12.1 mm x------------------------------------------------------- x 115.6 mm
76.5 mm 76.5 mm
Platemap:
Plate				1
Group				1
	01	02	03	04	05	06	07	08	09	10	11	12	13	14	15	16	17	18	19	20	21	22	23	24
A	-	-	-	-	-	-	-	-	-	-	-	-	-	-	-	-	-	-	-	-	-	-	-	-
B	-	-	-	-	-	-	-	-	-	-	-	-	-	-	-	-	-	-	-	-	-	-	-	-
C	-	-	-	-	-	-	-	-	-	-	-	-	-	-	-	-	-	-	-	-	-	-	-	-
D	-	-	-	-	-	-	-	-	-	-	-	-	-	-	-	-	-	-	-	-	-	-	-	-
E	-	-	-	-	-	-	-	-	-	-	-	-	-	-	-	-	-	-	-	-	-	-	-	-
F	-	-	-	-	-	-	-	-	-	-	-	-	-	-	-	-	-	-	-	-	-	-	-	-
G	-	-	-	-	-	-	-	-	-	-	-	-	-	-	-	-	-	-	-	-	-	-	-	-
H	-	-	-	-	-	-	-	-	-	-	-	-	-	-	-	-	-	-	-	-	-	-	-	-
I	-	-	-	-	-	-	-	-	-	-	-	-	-	-	-	-	-	-	-	-	-	-	-	-
J	-	-	-	-	-	-	-	-	-	-	-	-	-	-	-	-	-	-	-	-	-	-	-	-
K	-	-	-	-	-	-	-	-	-	-	-	-	-	-	-	-	-	-	-	-	-	-	-	-
L	-	-	-	-	-	-	-	-	-	-	-	-	-	-	-	-	-	-	-	-	-	-	-	-
M	-	-	-	-	-	-	-	-	-	-	-	-	-	-	-	-	-	-	-	-	-	-	-	-
N	-	-	-	-	-	-	-	-	-	-	-	-	-	-	-	-	-	-	-	-	-	-	-	-
O	-	-	-	-	-	-	-	-	-	-	-	-	-	-	-	-	-	-	-	-	-	-	-	-
P	-	-	-	-	-	-	-	-	-	-	-	-	-	-	-	-	-	-	-	-	-	-	-	-
- - Undefined
Calculations:
Plate				1
Formula index				Calc 1
Formula name				Label ratio
Formula				Label ratio where X = Lilly FRET(1) channel 1 window 1 Y = Lilly FRET(1) channel 2 window 1
Auto export parameters:
Export format				Plate2
Include basic assay information				Yes
Place assay information at				End of file
Include basic plate information				Yes
Place plate information at				Beginning of plate
Include protocol information				Yes
Protocol info level				Large
Include error and warning information				Yes
Include background information				Yes
Add plate number to the file name				Yes
Each plate to separate file				No
Field separator to use				System
File name format				<DefaultDataFolder>\<Date>\<ProtocolName>_<AssayID>.csv
Operations:
Plate 1
Group 1
Measurement
Label				Lilly FRET(1)
Labels:
Lilly FRET				6000025
Light source				Laser
Top mirror				LANCE/DELFIA Bias
Bottom mirror				N/A
Exc. filter				N/A
Using of excitation filter				Top
Ems. filter				APC 665
Using of emission filter				Top
2nd ems. filter				Europium 615
Using of 2nd emission filter				Top
Measurement height				7.3 mm
Cycle				16600
Delay				30
Number of flashes				20
Number of flashes for 2nd detector				5
Number of sequence windows				1
Total time of windows				500
Excitation light				100%
Reference excitation light				100%
Reference AD gain				4
Reference signal				323509
Last edited				13-06-14 09:17:06
Last edited by				EnVision
Factory preset				No
Filters:
APC 665				205
Filter type				Emission
Description				M665 CWL=665nm BW=7 5nm Tmin=75%
Used with				Luminescence DELFIA - Time-resolved Fluorescence Fluorescence Intensity LANCE - Time-resolved Fluorescence
Last edited				26-02-19 14:51:38
Last edited by				Installation
Factory preset				Yes
Europium 615				203
Filter type				Emission
Description				M615 CWL=615nm BW=8 5nm Tmin=80%
Used with				Luminescence DELFIA - Time-resolved Fluorescence Fluorescence Intensity LANCE - Time-resolved FluorescenceLuminescence Absorbance DELFIA - Time-resolved Fluorescence Fluorescence Intensity LANCE - Time-resolved Fluorescence
Last edited				26-02-19 14:51:38
Last edited by				Installation
Factory preset				Yes
Mirror modules:
LANCE/DELFIA Bias				445
Used by				Top
Dual				No
Bias				Yes
Description				D400
Used with				Luminescence DELFIA - Time-resolved Fluorescence Fluorescence Intensity LANCE - Time-resolved Fluorescence
Last edited				26-02-19 14:51:38
Last edited by				Installation
Factory preset				Yes
Instrument:
Serial number				1040204
Nickname				EnVision
Normalization:
Exported with EnVision Workstation version 1.14.3049.528
