## Supplementary material for "Genome-wide arrayed CRISPR activation screen for prion protein modulators": Plate_XXXVII_A.csv

Plate information
Plate	Repeat	Barcode	Measured height	Chamber temperature at start	Chamber temperature at end	Humidity at start	Humidity at end	Ambient temperature at start	Ambient temperature at end	Formula	Measurement date
1	1	=""	N/A	N/A	N/A	N/A	N/A	N/A	N/A	Calc 1: Label ratio = X / Y where X = Lilly FRET(1) channel 1 window 1 Y = Lilly FRET(1) channel 2 window 1	26-09-23 17:55:52
Background information
Plate	Label	Result	Signal	Flashes/Time	Meastime	MeasInfo
1	Lilly FRET	0	99	20	00:00:00.000	De=1st Ex=Top Em=Top Wdw=1 (14)
1	Lilly FRET	0	63	5	00:00:00.000	De=2nd Ex=Top Em=Top Wdw=1 (142)
Calculated results: Calc 1: Label ratio = X / Y where X = Lilly FRET(1) channel 1 window 1 Y = Lilly FRET(1) channel 2 window 1
	01	02	03	04	05	06	07	08	09	10	11	12	13	14	15	16	17	18	19	20	21	22	23	24
A	0.89265536723	0.04552971007	0.04539842623	0.04371369118	0.04396122479	0.0432174764	0.04584980836	0.04313378136	0.04573312983	0.04533256733	0.04243337628	0.04400087639	0.04434713564	0.04289559269	0.04568894154	0.04345084551	0.04534220242	0.0446626896	0.0457448341	0.04524173476	0.04598554472	0.04768221961	0.05091677514	0.0211404402
B	0.01922809296	0.02781219664	0.0356502174	0.02759289966	0.02939317561	0.0325065334	0.03531698061	0.03178732856	0.02755560649	0.03088011339	0.03210370005	0.03408644994	0.02953069575	0.02926099129	0.03193593039	0.03139826515	0.0311786781	0.03228950153	0.04256398042	0.04022913683	0.04258243868	0.04278757398	0.05126182361	0.61988304094
C	0.88888888889	0.04440321953	0.03081061254	0.02598393507	0.03706112325	0.03354378073	0.02985504173	0.0246832747	0.03170079292	0.03128548287	0.02947421399	0.02937464576	0.02902660902	0.03549197422	0.03090835367	0.02773081083	0.02794067189	0.03167142251	0.0394050146	0.04010463437	0.03956637797	0.0390827251	0.02894853764	0.02186624581
D	0.01913157793	0.02666940685	0.02994154745	0.03053960787	0.03454698622	0.03187745011	0.03412447953	0.02971850485	0.03412333736	0.03335385563	0.03402372506	0.02800113012	0.02748587863	0.03224265584	0.030227243	0.03133383584	0.03469065877	0.02844066188	0.04063226406	0.04070752444	0.03975542242	0.03994428613	0.04697702823	0.12480
E	0.83815028902	0.04676407273	0.03324855491	0.02820517013	0.03112498855	0.02897897146	0.02807541132	0.03138836958	0.02970220704	0.03303732515	0.02786909257	0.03261431054	0.03236807743	0.03652148345	0.02747979312	0.02819861703	0.03162190001	0.0284557976	0.03995639988	0.03846992439	0.03981037464	0.04063201718	0.02833991937	0.02187257461
F	0.01881533645	0.02782673295	0.03296781263	0.03584846831	0.03057855525	0.05677735223	0.03224445798	0.04683791215	0.02487562189	0.03254791712	0.03290246769	0.03566949436	0.03546649321	0.02942809991	0.02999408063	0.02939997642	0.03556701437	0.02865289224	0.04102253605	0.03912698937	0.03911520651	0.04037420764	0.04594107629	0.13229571984
G	0.80838323353	0.04650311521	0.03686635945	0.03269708256	0.03607447634	0.03476792033	0.03373324786	0.03322328354	0.03541865523	0.03282024403	0.03701366982	0.03344800494	0.03694410252	0.03655163937	0.0354887218	0.03238571032	0.03389383712	0.04629037541	0.03893230354	0.03861562167	0.03906563397	0.03878335595	0.0284097935	0.02217400305
H	0.01985296306	0.02737331181	0.04033595215	0.03890755306	0.03831541136	0.03881444014	0.03947090527	0.03859365687	0.03975065781	0.03821631646	0.03969953775	0.03902594723	0.03874919355	0.03906564017	0.03920165578	0.04056831038	0.03929479938	0.03962405377	0.03835077018	0.03944342493	0.03841279835	0.03807832769	0.04436907829	0.87500
I	0.89349112426	0.04411403001	0.03833712984	0.03974930404	0.03841492694	0.03869074019	0.03855866431	0.03876503248	0.03898544284	0.03819256435	0.0387124503	0.03737380023	0.03866712783	0.03878259528	0.03932845539	0.038736717	0.03964338267	0.03854822539	0.03820538644	0.03958013558	0.03991125512	0.03986306818	0.02789879691	0.02102703036
J	0.01877810103	0.02668073093	0.03994599376	0.03892044527	0.03892906242	0.03680264663	0.03802065689	0.03796497107	0.03889824523	0.03858184784	0.03942916223	0.03921966446	0.03957058558	0.03888547014	0.03885630499	0.03849600623	0.03921243948	0.03825498592	0.03980848472	0.04034216422	0.03945876	0.04006906314	0.04616331715	0.78343949045
K	0.12170385396	0.04438466171	0.0400511093	0.03911088289	0.03896335875	0.03886869713	0.03858764784	0.03827934763	0.03875119495	0.03974142249	0.03852181545	0.03858303071	0.0389789863	0.04070143346	0.03813917123	0.03899826744	0.03913451894	0.03835915583	0.03787253553	0.03925450628	0.04036751917	0.04010405893	0.02693198877	0.02137489607
L	0.01930245147	0.02687497991	0.0401030315	0.03949639718	0.03856314056	0.03798694596	0.03930784876	0.03879303528	0.03887615853	0.03842456121	0.03922629945	0.03985280239	0.0402979066	0.03886551299	0.03991256729	0.03901339974	0.03846612548	0.04025663909	0.03943473161	0.03827077805	0.03998545696	0.03954454654	0.04635846796	0.87074829932
M	0.94545454545	0.04316065398	0.03903968254	0.03906630676	0.03791276961	0.03841401509	0.03932979623	0.03912196139	0.03876773422	0.0389667319	0.0400508782	0.03957714693	0.03952461691	0.04069896216	0.0390542206	0.03987026343	0.03945799889	0.04016528794	0.03897187351	0.04010846592	0.04000448499	0.04019292605	0.02844903251	0.02130255938
N	0.01969275509	0.02622913866	0.04007353815	0.03988160771	0.03868329754	0.0385494049	0.03848939893	0.03913249237	0.03875599606	0.039386279	0.03917660565	0.03858883346	0.03859170704	0.03925643132	0.0388733413	0.040284831	0.0408562018	0.03896905096	0.04044008326	0.03838800948	0.0403134776	0.0399312907	0.04342451061	0.99285714286
O	1.01219512195	0.04471876651	0.04020143593	0.04101641591	0.03876897542	0.03901520684	0.03986192288	0.03993069354	0.04045301107	0.03862426854	0.03959778688	0.04039599902	0.03945657001	0.03919095814	0.04048719884	0.04039597137	0.04026898797	0.03923015873	0.03976843897	0.03877682231	0.03991082813	0.04064657377	0.02795647304	0.02151984925
P	0.01884671981	0.04749066945	0.04726668804	0.04541180285	0.0458309972	0.044400588	0.04363481119	0.04631426196	0.04441653989	0.04565475661	0.04481684805	0.04570465756	0.04332867691	0.04560861083	0.04432152805	0.04473441221	0.04483078498	0.044796945	0.04592543394	0.04548811712	0.04368531844	0.0451284673	0.04744653967	0.85714285714
Plate information
Plate	Repeat	Barcode	Measured height	Chamber temperature at start	Chamber temperature at end	Humidity at start	Humidity at end	Ambient temperature at start	Ambient temperature at end	Group	Label	ScanX	ScanY	Measinfo	Kinetics	Measurement date
1	1	=""	14.8	24.38	24.41	46.7	46.6	22.72	22.94	1	Lilly FRET(1)	0	0	De=1st Ex=Top Em=Top Wdw=1 (14)	0	26-09-23 17:55:52
Background information
Plate	Label	Result	Signal	Flashes/Time	Meastime	MeasInfo
1	Lilly FRET	0	99	20	00:00:00.000	De=1st Ex=Top Em=Top Wdw=1 (14)
1	Lilly FRET	0	63	5	00:00:00.000	De=2nd Ex=Top Em=Top Wdw=1 (142)
Results for Lilly FRET(1) - channel 1 window 1 (Counts)
	01	02	03	04	05	06	07	08	09	10	11	12	13	14	15	16	17	18	19	20	21	22	23	24
A	158	5782	6104	5651	5315	5476	6053	5308	5783	5997	5237	5824	5641	5355	6016	5306	5944	5630	5716	5653	5389	6290	6337	2699
B	2487	3524	4690	3611	3860	4254	4616	4093	3366	4096	4032	4517	3688	3773	4199	3931	4071	4241	5540	5253	5545	5632	6693	106
C	152	5936	4032	3099	4901	3937	3942	3129	3982	4133	3748	3887	3746	4493	4040	3641	3583	3807	4938	5136	4847	4680	3779	2771
D	2474	3374	3893	3947	4470	4139	4401	3864	4233	4334	4460	3667	3450	4185	3928	3866	4465	3716	5244	5238	5156	4990	6000	156
E	145	6126	4314	3450	4077	3470	3650	3828	3853	4230	3425	4167	4214	4720	3512	3609	3991	3382	5132	4411	5089	4958	3550	2790
F	2410	3521	4182	4599	3538	7190	4128	5979	3200	4191	4256	4579	4253	3709	3851	3741	4511	3668	5217	4740	4992	5140	5584	136
G	135	6098	4808	4214	4557	4343	4420	4146	4527	4258	4752	4385	4682	4758	4602	4084	4243	5936	4698	4887	5064	4802	3676	2892
H	2668	3476	5206	4922	4992	5034	5046	4921	5076	4987	5153	5013	4865	5054	5095	5271	5113	5135	4967	5094	4759	4911	5390	133
I	151	5560	5049	5226	5040	4798	4993	5006	5000	5008	5044	4805	4919	5027	5074	4954	5038	4806	4704	4951	5001	5112	3490	2732
J	2485	3440	5148	4769	5012	4472	4826	4849	5012	4872	5034	5026	5083	4992	5035	4940	4973	4851	5130	5150	4940	5152	5924	123
K	180	5527	5172	5027	5017	4898	4884	4889	4986	5078	4916	4898	4795	5162	4878	4952	4916	4813	4543	4937	5013	5041	3301	2725
L	2496	3344	5060	4988	4613	4784	4909	4906	4937	4836	4928	5025	5005	4914	5131	4935	4838	5007	4942	4514	5059	4949	5765	128
M	156	5483	4919	5051	4767	4881	4974	4878	4894	4978	5101	4998	4942	5145	4975	5040	4965	5035	4905	5029	4995	4950	3533	2636
N	2492	3258	5057	4999	4683	4826	4729	4796	4880	4939	4914	4827	4755	4874	4945	5069	5123	4548	5032	4518	5000	4998	5304	139
O	166	5586	5157	5267	4952	4808	5081	5024	5165	4957	5017	5125	4975	4910	5149	5158	5084	4943	4953	4825	4977	5087	3494	2718
P	2331	5866	5749	5602	5722	5467	5417	5681	5518	5649	5584	5615	5428	5517	5569	5523	5606	5490	5670	5543	5458	5473	5933	138
Plate information
Plate	Repeat	Barcode	Measured height	Chamber temperature at start	Chamber temperature at end	Humidity at start	Humidity at end	Ambient temperature at start	Ambient temperature at end	Group	Label	ScanX	ScanY	Measinfo	Kinetics	Measurement date
1	1	=""	14.8	24.38	24.41	46.7	46.6	22.72	22.94	1	Lilly FRET(1)	0	0	De=2nd Ex=Top Em=Top Wdw=1 (142)	0	26-09-23 17:55:52
Background information
Plate	Label	Result	Signal	Flashes/Time	Meastime	MeasInfo
1	Lilly FRET	0	99	20	00:00:00.000	De=1st Ex=Top Em=Top Wdw=1 (14)
1	Lilly FRET	0	63	5	00:00:00.000	De=2nd Ex=Top Em=Top Wdw=1 (142)
Results for Lilly FRET(1) - channel 2 window 1 (Counts)
	01	02	03	04	05	06	07	08	09	10	11	12	13	14	15	16	17	18	19	20	21	22	23	24
A	177	126994	134454	129273	120902	126708	132018	123059	126451	132289	123417	132361	127201	124838	131673	122115	131092	126056	124954	124951	117189	131915	124458	127670
B	129342	126707	131556	130867	131323	130866	130702	128762	122153	132642	125593	132516	124887	128943	131482	125198	130570	131343	130157	130577	130218	131627	130565	171
C	171	133684	130864	119266	132241	117369	132038	126766	125612	132106	127162	132325	129054	126592	130709	131298	128236	120203	125314	128065	122503	119746	130542	126725
D	129315	126512	130020	129242	129389	129841	128969	130020	124050	129940	131085	130959	125519	129797	129949	123381	128709	130658	129060	128674	129693	124924	127722	1250
E	173	130998	129750	122318	130988	119742	130007	121956	129721	128037	122896	127766	130190	129239	127803	127985	126210	118851	128440	114661	127831	122022	125265	127557
F	128087	126533	126851	128290	115702	126635	128022	127653	128640	128764	129352	128373	119916	126036	128392	127245	126831	128015	127174	121144	127623	127309	121547	1028
G	167	131131	130417	128880	126322	124914	131028	124792	127814	129737	128385	131099	126732	130172	129675	126105	125185	128234	120671	126555	129628	123816	129392	130423
H	134388	126985	129066	126505	130287	129694	127841	127508	127696	130494	129800	128453	125551	129372	129969	129929	130119	129593	129515	129147	123891	128971	121481	152
I	169	126037	131700	131474	131199	124009	129491	129137	128253	131125	130294	128566	127214	129620	129016	127889	127083	124675	123124	125088	125303	128239	125095	129928
J	132335	128932	128874	122532	128747	121513	126931	127723	128849	126277	127672	128150	128454	128377	129580	128325	126822	126807	128867	127658	125194	128578	128327	157
K	1479	124525	129135	128532	128762	126014	126569	127719	128667	127776	127616	126947	123015	126826	127900	126980	125618	125472	119955	125769	124184	125698	122568	127486
L	129310	124428	126175	126290	119622	125938	124886	126466	126993	125857	125630	126089	124200	126436	128556	126495	125773	124377	125321	117949	126521	125150	124357	147
M	165	127037	126000	129293	125736	127063	126469	124687	126239	127750	127363	126285	125036	126416	127387	126410	125830	125357	125860	125385	124861	123156	124187	123741
N	126544	124213	126193	125346	121060	125190	122865	122558	125916	125399	125432	125088	123213	124158	127208	125829	125391	116708	124431	117693	124028	125165	122143	140
O	164	124914	128279	128412	127731	123234	127465	125818	127679	128339	126699	126869	126088	125284	127176	127686	126251	126000	124546	124430	124703	125152	124980	126302
P	123682	123519	121629	123360	124850	123129	124144	122662	124233	123733	124596	122854	125275	120964	125650	123462	125048	122553	123461	121856	124939	121276	125046	161
Basic assay information
Assay ID:				19063
Assay Started:				26-09-23 17:50:55
Assay Finished:				26-09-23 17:56:00
Assay Exported:				26-09-23 17:56:00
Protocol ID:				100202
Protocol Name:				Lilly FRET_384
Serial#:				="1040204"
Protocol information
Protocol:
Protocol name				Lilly FRET_384
Number of assay repeats				1
Start assay repeat each				N/A
Number of plate repeats				1
Start plate repeat each				N/A
Is label meas. height used				Yes
Height of measurement				Defined in label
Is gripper height used				No
Mode of measurement				By Columns bi-directional
Rotated plate				No
Soft move				No
Protocol notes
Plate type:
Name of the plate type				384 OptiPlate
Number of rows				16
Number of columns				24
Number of the wells in the plate				384
Height of the plate				14.35 mm
Coordinates of corners:
384 OptiPlate + Lilly FRET
12.1 mm x------------------------------------------------------- x 115.6 mm
9 mm 9 mm
12.1 mm x------------------------------------------------------- x 115.6 mm
76.5 mm 76.5 mm
Platemap:
Plate				1
Group				1
	01	02	03	04	05	06	07	08	09	10	11	12	13	14	15	16	17	18	19	20	21	22	23	24
A	-	-	-	-	-	-	-	-	-	-	-	-	-	-	-	-	-	-	-	-	-	-	-	-
B	-	-	-	-	-	-	-	-	-	-	-	-	-	-	-	-	-	-	-	-	-	-	-	-
C	-	-	-	-	-	-	-	-	-	-	-	-	-	-	-	-	-	-	-	-	-	-	-	-
D	-	-	-	-	-	-	-	-	-	-	-	-	-	-	-	-	-	-	-	-	-	-	-	-
E	-	-	-	-	-	-	-	-	-	-	-	-	-	-	-	-	-	-	-	-	-	-	-	-
F	-	-	-	-	-	-	-	-	-	-	-	-	-	-	-	-	-	-	-	-	-	-	-	-
G	-	-	-	-	-	-	-	-	-	-	-	-	-	-	-	-	-	-	-	-	-	-	-	-
H	-	-	-	-	-	-	-	-	-	-	-	-	-	-	-	-	-	-	-	-	-	-	-	-
I	-	-	-	-	-	-	-	-	-	-	-	-	-	-	-	-	-	-	-	-	-	-	-	-
J	-	-	-	-	-	-	-	-	-	-	-	-	-	-	-	-	-	-	-	-	-	-	-	-
K	-	-	-	-	-	-	-	-	-	-	-	-	-	-	-	-	-	-	-	-	-	-	-	-
L	-	-	-	-	-	-	-	-	-	-	-	-	-	-	-	-	-	-	-	-	-	-	-	-
M	-	-	-	-	-	-	-	-	-	-	-	-	-	-	-	-	-	-	-	-	-	-	-	-
N	-	-	-	-	-	-	-	-	-	-	-	-	-	-	-	-	-	-	-	-	-	-	-	-
O	-	-	-	-	-	-	-	-	-	-	-	-	-	-	-	-	-	-	-	-	-	-	-	-
P	-	-	-	-	-	-	-	-	-	-	-	-	-	-	-	-	-	-	-	-	-	-	-	-
- - Undefined
Calculations:
Plate				1
Formula index				Calc 1
Formula name				Label ratio
Formula				Label ratio where X = Lilly FRET(1) channel 1 window 1 Y = Lilly FRET(1) channel 2 window 1
Auto export parameters:
Export format				Plate2
Include basic assay information				Yes
Place assay information at				End of file
Include basic plate information				Yes
Place plate information at				Beginning of plate
Include protocol information				Yes
Protocol info level				Large
Include error and warning information				Yes
Include background information				Yes
Add plate number to the file name				Yes
Each plate to separate file				No
Field separator to use				System
File name format				<DefaultDataFolder>\<Date>\<ProtocolName>_<AssayID>.csv
Operations:
Plate 1
Group 1
Measurement
Label				Lilly FRET(1)
Labels:
Lilly FRET				6000025
Light source				Laser
Top mirror				LANCE/DELFIA Bias
Bottom mirror				N/A
Exc. filter				N/A
Using of excitation filter				Top
Ems. filter				APC 665
Using of emission filter				Top
2nd ems. filter				Europium 615
Using of 2nd emission filter				Top
Measurement height				7.3 mm
Cycle				16600
Delay				30
Number of flashes				20
Number of flashes for 2nd detector				5
Number of sequence windows				1
Total time of windows				500
Excitation light				100%
Reference excitation light				100%
Reference AD gain				4
Reference signal				323509
Last edited				13-06-14 09:17:06
Last edited by				EnVision
Factory preset				No
Filters:
APC 665				205
Filter type				Emission
Description				M665 CWL=665nm BW=7 5nm Tmin=75%
Used with				Luminescence DELFIA - Time-resolved Fluorescence Fluorescence Intensity LANCE - Time-resolved Fluorescence
Last edited				26-02-19 14:51:38
Last edited by				Installation
Factory preset				Yes
Europium 615				203
Filter type				Emission
Description				M615 CWL=615nm BW=8 5nm Tmin=80%
Used with				Luminescence DELFIA - Time-resolved Fluorescence Fluorescence Intensity LANCE - Time-resolved FluorescenceLuminescence Absorbance DELFIA - Time-resolved Fluorescence Fluorescence Intensity LANCE - Time-resolved Fluorescence
Last edited				26-02-19 14:51:38
Last edited by				Installation
Factory preset				Yes
Mirror modules:
LANCE/DELFIA Bias				445
Used by				Top
Dual				No
Bias				Yes
Description				D400
Used with				Luminescence DELFIA - Time-resolved Fluorescence Fluorescence Intensity LANCE - Time-resolved Fluorescence
Last edited				26-02-19 14:51:38
Last edited by				Installation
Factory preset				Yes
Instrument:
Serial number				1040204
Nickname				EnVision
Normalization:
Exported with EnVision Workstation version 1.14.3049.528
