## Supplementary material for "Genome-wide arrayed CRISPR activation screen for prion protein modulators": Plate_XXXVII_B.csv

Plate information
Plate	Repeat	Barcode	Measured height	Chamber temperature at start	Chamber temperature at end	Humidity at start	Humidity at end	Ambient temperature at start	Ambient temperature at end	Formula	Measurement date
1	1	=""	N/A	N/A	N/A	N/A	N/A	N/A	N/A	Calc 1: Label ratio = X / Y where X = Lilly FRET(1) channel 1 window 1 Y = Lilly FRET(1) channel 2 window 1	26-09-23 17:38:46
Background information
Plate	Label	Result	Signal	Flashes/Time	Meastime	MeasInfo
1	Lilly FRET	0	105	20	00:00:00.000	De=1st Ex=Top Em=Top Wdw=1 (14)
1	Lilly FRET	0	62	5	00:00:00.000	De=2nd Ex=Top Em=Top Wdw=1 (142)
Calculated results: Calc 1: Label ratio = X / Y where X = Lilly FRET(1) channel 1 window 1 Y = Lilly FRET(1) channel 2 window 1
	01	02	03	04	05	06	07	08	09	10	11	12	13	14	15	16	17	18	19	20	21	22	23	24
A	0.85635359116	0.04614485526	0.04504610411	0.0442244782	0.04408796258	0.04366959259	0.04565885085	0.04493533695	0.04545526014	0.04617824819	0.04381437073	0.04323511233	0.04409530601	0.04263447922	0.04543213996	0.04443481885	0.04501184925	0.04488297889	0.04587652239	0.04659697952	0.04572202304	0.04598347504	0.05166469818	0.02069266294
B	0.01970797281	0.02672221488	0.03682570667	0.02785191268	0.03012767243	0.03239351672	0.03590199971	0.03117221396	0.02849307466	0.03136360557	0.03249960299	0.03553803563	0.02998822743	0.03062009779	0.03310714801	0.03195460055	0.03068195775	0.03269092424	0.04173377797	0.04263465381	0.04406055455	0.04273180202	0.05082810692	0.81097560976
C	0.74731182796	0.0457295176	0.03052249604	0.0254373075	0.03663788244	0.03387441845	0.02924765883	0.02663751352	0.03225473377	0.03041710359	0.02941565052	0.02981959595	0.0292839891	0.03732433069	0.03251496123	0.02804708613	0.0278896905	0.03110553098	0.03949452081	0.04091191067	0.03858617282	0.04056872668	0.02816901408	0.02093291577
D	0.01921545201	0.0266451227	0.03048803755	0.03039137257	0.03518628258	0.03129817242	0.03390246522	0.03002920144	0.03456582633	0.03341975271	0.03527194809	0.02855399266	0.02798039169	0.03248925721	0.02975064883	0.03208655985	0.03469821238	0.02889411836	0.04130124888	0.04002092195	0.03969106165	0.04061124558	0.04503724504	0.1062992126
E	0.89534883721	0.04664985727	0.03347908323	0.02822495663	0.03098420413	0.02917023026	0.0284425654	0.03196965371	0.03058591088	0.03343455579	0.02864947429	0.03309542773	0.03291794566	0.03756450743	0.02804756716	0.02920290308	0.0327845485	0.02911657476	0.03975772636	0.0405136114	0.04100167671	0.0409073583	0.02940872975	0.02139405408
F	0.01976259924	0.02722645917	0.03249012601	0.03513494643	0.03013689242	0.06057431794	0.03206902165	0.04605021815	0.02440141966	0.03288123563	0.03447451247	0.03646483803	0.03471420737	0.02904041399	0.02992931736	0.02944967235	0.03729145447	0.02950196939	0.04159148883	0.03958069763	0.04058507481	0.04108503647	0.04714258855	0.14068825911
G	0.89637305699	0.0451596023	0.03845751047	0.03348940194	0.03549062185	0.03509667539	0.032876566	0.0351245993	0.03478768991	0.03296821059	0.03599847246	0.03544112079	0.03763424197	0.03633604007	0.0352117552	0.03306110866	0.03523601482	0.04549076646	0.04148908052	0.03850296812	0.03997298811	0.03858300704	0.02823432192	0.0218732816
H	0.01949759073	0.02782634372	0.04053355552	0.03904512547	0.03817381655	0.03954463751	0.04043772309	0.03844301142	0.04059483027	0.03867281749	0.03915671894	0.04019470519	0.03797887696	0.03935658402	0.04000430071	0.04007971656	0.03971163527	0.0396128311	0.03933674369	0.03974022556	0.03852135711	0.04030271302	0.04511051054	0.87577639752
I	1.12179487179	0.04386322322	0.03877021482	0.03912680334	0.03848202297	0.03965547746	0.04017002698	0.03781402585	0.03852464091	0.03856328392	0.03831341504	0.03936965233	0.03999499378	0.03956219272	0.04005439486	0.0404917866	0.04009650105	0.03984609625	0.03883722055	0.03980004761	0.04002380952	0.04042487447	0.02633982708	0.02248071545
J	0.0203705522	0.02707242064	0.04037245501	0.03883416891	0.03880318266	0.03742503917	0.03788361787	0.03889875527	0.04023405536	0.03959106339	0.03938695049	0.03912096461	0.04046497258	0.03995306904	0.03992247164	0.03866543153	0.03935822335	0.03877097963	0.04025007671	0.04010163328	0.03943577002	0.03982239167	0.04783250424	0.92258064516
K	0.10736407433	0.04431736383	0.03999969178	0.03823131879	0.03917054252	0.03842660242	0.03864711447	0.04001250147	0.03994056371	0.03918236285	0.03927624396	0.03931983128	0.03981886573	0.0406745098	0.03893989559	0.03914582369	0.03978199908	0.03890603351	0.03987635753	0.0402990388	0.03984374378	0.04028254607	0.02846836623	0.02179258549
L	0.01923895527	0.02722885202	0.04024590357	0.04026134142	0.03880751307	0.03939374712	0.03964799923	0.03979302892	0.03888649284	0.03871404506	0.04014931956	0.03913313277	0.03882677532	0.04051419137	0.04094157862	0.03919009239	0.03952931229	0.03957209051	0.03992909934	0.03968946706	0.04057929904	0.0397091369	0.04484233752	0.78064516129
M	0.90588235294	0.04287253029	0.03928217393	0.04039028467	0.03905073027	0.03771127258	0.03811732991	0.03918976307	0.03926171589	0.03916536141	0.03939228672	0.04095045105	0.0404959726	0.04049111602	0.03872777415	0.04000315669	0.03941376562	0.04039229644	0.04009348303	0.04033417247	0.0420944805	0.04048368448	0.02873237639	0.02125664017
N	0.0189666095	0.02720788588	0.04086578441	0.0400221204	0.03941446008	0.03914806171	0.03879592183	0.03975156285	0.0389261638	0.0390378236	0.04012838554	0.0397084258	0.04030581287	0.03872588104	0.03973399965	0.04147099886	0.04121399697	0.03989113662	0.04056423271	0.03996051199	0.04037766171	0.04104965852	0.04476402017	0.93243243243
O	0.95031055901	0.04426963438	0.04090680879	0.03913767078	0.04013243082	0.0403954211	0.041229397	0.04045981029	0.04092640087	0.0405738152	0.04048871704	0.04087364705	0.0408235852	0.0398298989	0.04077499863	0.04073362691	0.04091756454	0.04193340597	0.04016857737	0.04063836126	0.04053571003	0.04095297293	0.02798962121	0.02184786712
P	0.01849608271	0.04846402133	0.04792314029	0.04550367055	0.04505643987	0.04496748566	0.0456086932	0.0455816373	0.04533363156	0.04521882927	0.04503404293	0.04718156086	0.04332478551	0.04441762024	0.04556463102	0.04590373742	0.0447159642	0.04614152333	0.04457622654	0.04392138421	0.04502354588	0.04499269573	0.046549674	0.61538461538
Plate information
Plate	Repeat	Barcode	Measured height	Chamber temperature at start	Chamber temperature at end	Humidity at start	Humidity at end	Ambient temperature at start	Ambient temperature at end	Group	Label	ScanX	ScanY	Measinfo	Kinetics	Measurement date
1	1	=""	14.85	24.48	24.41	46.2	46.2	22.82	22.84	1	Lilly FRET(1)	0	0	De=1st Ex=Top Em=Top Wdw=1 (14)	0	26-09-23 17:38:46
Background information
Plate	Label	Result	Signal	Flashes/Time	Meastime	MeasInfo
1	Lilly FRET	0	105	20	00:00:00.000	De=1st Ex=Top Em=Top Wdw=1 (14)
1	Lilly FRET	0	62	5	00:00:00.000	De=2nd Ex=Top Em=Top Wdw=1 (142)
Results for Lilly FRET(1) - channel 1 window 1 (Counts)
	01	02	03	04	05	06	07	08	09	10	11	12	13	14	15	16	17	18	19	20	21	22	23	24
A	155	5922	6131	5759	5373	5577	6095	5535	5782	6143	5441	5806	5689	5323	5991	5437	5888	5711	5767	5853	5369	6133	6474	2657
B	2551	3438	4905	3663	3988	4243	4720	4045	3491	4167	4093	4724	3770	3939	4357	3981	3997	4317	5519	5590	5754	5635	6678	133
C	139	6176	4029	3064	4875	3990	3879	3399	4061	4032	3785	3972	3795	4754	4189	3674	3572	3741	4988	5276	4763	4882	3672	2667
D	2509	3430	3995	3951	4572	4081	4420	3918	4319	4357	4642	3790	3556	4234	3886	3953	4476	3794	5331	5203	5175	5084	5774	135
E	154	6161	4372	3482	4080	3513	3727	3919	3994	4294	3545	4280	4311	4877	3552	3734	4140	3490	5120	4676	5282	5044	3705	2736
F	2534	3520	4146	4529	3518	7691	4137	5900	3142	4262	4469	4730	4241	3687	3849	3793	4723	3790	5348	4818	5197	5289	5767	139
G	173	6041	5141	4356	4511	4400	4309	4361	4465	4307	4619	4680	4857	4788	4577	4194	4452	5880	5023	4897	5209	4789	3690	2864
H	2618	3581	5254	4951	5057	5148	5166	4948	5214	5097	5104	5194	4815	5121	5209	5249	5167	5173	5129	5134	4805	5235	5525	141
I	175	5598	5140	5153	5130	4931	5226	4910	4978	5073	5014	5089	5113	5158	5184	5174	5119	5002	4819	5016	5043	5233	3345	2926
J	2697	3530	5229	4818	5028	4562	4813	4972	5212	5015	5055	5029	5239	5176	5170	4967	5019	4925	5247	5161	4968	5139	6125	143
K	156	5541	5191	4950	5070	4865	4902	5121	5134	5003	5036	5071	4933	5186	4975	4988	5022	4942	4799	5094	5008	5104	3512	2774
L	2531	3402	5126	5127	4655	4967	4965	5045	4959	4918	5098	4982	4841	5153	5270	4984	5049	4979	5046	4729	5150	5024	5650	121
M	154	5453	4993	5220	4925	4806	4864	4891	4984	5051	5056	5234	5108	5148	4929	5069	4994	5107	5078	5079	5260	5042	3601	2629
N	2455	3395	5160	5066	4860	4915	4806	4909	4885	4919	5076	5028	4982	4857	5025	5228	5220	4705	5067	4736	5025	5145	5522	138
O	153	5577	5296	5056	5176	5018	5288	5093	5266	5207	5110	5268	5165	5039	5215	5217	5180	5273	5042	5047	5103	5205	3549	2778
P	2290	6036	5876	5684	5664	5615	5662	5608	5675	5633	5642	5834	5474	5446	5757	5667	5625	5703	5585	5417	5660	5513	5833	96
Plate information
Plate	Repeat	Barcode	Measured height	Chamber temperature at start	Chamber temperature at end	Humidity at start	Humidity at end	Ambient temperature at start	Ambient temperature at end	Group	Label	ScanX	ScanY	Measinfo	Kinetics	Measurement date
1	1	=""	14.85	24.48	24.41	46.2	46.2	22.82	22.84	1	Lilly FRET(1)	0	0	De=2nd Ex=Top Em=Top Wdw=1 (142)	0	26-09-23 17:38:46
Background information
Plate	Label	Result	Signal	Flashes/Time	Meastime	MeasInfo
1	Lilly FRET	0	105	20	00:00:00.000	De=1st Ex=Top Em=Top Wdw=1 (14)
1	Lilly FRET	0	62	5	00:00:00.000	De=2nd Ex=Top Em=Top Wdw=1 (142)
Results for Lilly FRET(1) - channel 2 window 1 (Counts)
	01	02	03	04	05	06	07	08	09	10	11	12	13	14	15	16	17	18	19	20	21	22	23	24
A	181	128335	136105	130222	121870	127709	133490	123177	127202	133028	124183	134289	129016	124852	131867	122359	130810	127242	125707	125609	117427	133374	125308	128403
B	129440	128657	133195	131517	132370	130983	131469	129763	122521	132861	125940	132928	125716	128641	131603	124583	130272	132055	132243	131114	130593	131869	131384	164
C	186	135055	132001	120453	133059	117788	132626	127602	125904	132557	128673	133201	129593	127370	128833	130994	128076	120268	126296	128960	123438	120339	130356	127407
D	130572	128729	131035	130004	129937	130391	130374	130473	124950	130372	131606	132731	127089	130320	130619	123198	128998	131307	129076	130007	130382	125187	128205	1270
E	172	132069	130589	123366	131680	120431	131036	122585	130583	128430	123737	129323	130962	129830	126642	127864	126279	119863	128780	115418	128824	123303	125983	127886
F	128222	129286	127608	128903	116734	126968	129003	128121	128763	129618	129632	129714	122169	126961	128603	128796	126651	128466	128584	121726	128052	128733	122331	988
G	193	133770	133680	130071	127104	125368	131066	124158	128350	130641	128311	132050	129058	131770	129985	126856	126348	129257	121068	127185	130313	124122	130692	130936
H	134273	128691	129621	126802	132473	130182	127752	128710	128440	131798	130348	129221	126781	130118	130211	130964	130113	130589	130387	129189	124736	129892	122477	161
I	156	127624	132576	131700	133309	124346	130097	129846	129216	131550	130868	129262	127841	130377	129424	127779	127667	125533	124082	126030	126000	129450	126994	130156
J	132397	130391	129519	124066	129577	121897	127047	127819	129542	126670	128342	128550	129470	129552	129501	128461	127521	127028	130360	128698	125977	129048	128051	155
K	1453	125030	129776	129475	129434	126605	126840	127985	128541	127685	128220	128968	123886	127500	127761	127421	126238	127024	120347	126405	125691	126705	123365	127291
L	131556	124941	127367	127343	119951	126086	125227	126781	127525	127034	126976	127309	124682	127190	128720	127175	127728	125821	126374	119150	126912	126520	125997	155
M	170	127191	127106	129239	126118	127442	127606	124803	126943	128966	128350	127813	126136	127139	127273	126715	126707	126435	126654	125923	124957	124544	125329	123679
N	129438	124780	126267	126580	123305	125549	123879	123492	125494	126006	126494	126623	123605	125420	126466	126064	126656	117946	124913	118517	124450	125336	123358	148
O	161	125978	129465	129185	128973	124222	128258	125878	128670	128334	126208	128885	126520	126513	127897	128076	126596	125747	125521	124193	125889	127097	126797	127152
P	123810	124546	122613	124913	125709	124868	124143	123032	125183	124572	125283	123650	126348	122609	126348	123454	125794	123598	125291	123334	125712	122531	125307	156
Basic assay information
Assay ID:				19060
Assay Started:				26-09-23 17:33:53
Assay Finished:				26-09-23 17:38:53
Assay Exported:				26-09-23 17:38:54
Protocol ID:				100202
Protocol Name:				Lilly FRET_384
Serial#:				="1040204"
Protocol information
Protocol:
Protocol name				Lilly FRET_384
Number of assay repeats				1
Start assay repeat each				N/A
Number of plate repeats				1
Start plate repeat each				N/A
Is label meas. height used				Yes
Height of measurement				Defined in label
Is gripper height used				No
Mode of measurement				By Columns bi-directional
Rotated plate				No
Soft move				No
Protocol notes
Plate type:
Name of the plate type				384 OptiPlate
Number of rows				16
Number of columns				24
Number of the wells in the plate				384
Height of the plate				14.35 mm
Coordinates of corners:
384 OptiPlate + Lilly FRET
12.1 mm x------------------------------------------------------- x 115.6 mm
9 mm 9 mm
12.1 mm x------------------------------------------------------- x 115.6 mm
76.5 mm 76.5 mm
Platemap:
Plate				1
Group				1
	01	02	03	04	05	06	07	08	09	10	11	12	13	14	15	16	17	18	19	20	21	22	23	24
A	-	-	-	-	-	-	-	-	-	-	-	-	-	-	-	-	-	-	-	-	-	-	-	-
B	-	-	-	-	-	-	-	-	-	-	-	-	-	-	-	-	-	-	-	-	-	-	-	-
C	-	-	-	-	-	-	-	-	-	-	-	-	-	-	-	-	-	-	-	-	-	-	-	-
D	-	-	-	-	-	-	-	-	-	-	-	-	-	-	-	-	-	-	-	-	-	-	-	-
E	-	-	-	-	-	-	-	-	-	-	-	-	-	-	-	-	-	-	-	-	-	-	-	-
F	-	-	-	-	-	-	-	-	-	-	-	-	-	-	-	-	-	-	-	-	-	-	-	-
G	-	-	-	-	-	-	-	-	-	-	-	-	-	-	-	-	-	-	-	-	-	-	-	-
H	-	-	-	-	-	-	-	-	-	-	-	-	-	-	-	-	-	-	-	-	-	-	-	-
I	-	-	-	-	-	-	-	-	-	-	-	-	-	-	-	-	-	-	-	-	-	-	-	-
J	-	-	-	-	-	-	-	-	-	-	-	-	-	-	-	-	-	-	-	-	-	-	-	-
K	-	-	-	-	-	-	-	-	-	-	-	-	-	-	-	-	-	-	-	-	-	-	-	-
L	-	-	-	-	-	-	-	-	-	-	-	-	-	-	-	-	-	-	-	-	-	-	-	-
M	-	-	-	-	-	-	-	-	-	-	-	-	-	-	-	-	-	-	-	-	-	-	-	-
N	-	-	-	-	-	-	-	-	-	-	-	-	-	-	-	-	-	-	-	-	-	-	-	-
O	-	-	-	-	-	-	-	-	-	-	-	-	-	-	-	-	-	-	-	-	-	-	-	-
P	-	-	-	-	-	-	-	-	-	-	-	-	-	-	-	-	-	-	-	-	-	-	-	-
- - Undefined
Calculations:
Plate				1
Formula index				Calc 1
Formula name				Label ratio
Formula				Label ratio where X = Lilly FRET(1) channel 1 window 1 Y = Lilly FRET(1) channel 2 window 1
Auto export parameters:
Export format				Plate2
Include basic assay information				Yes
Place assay information at				End of file
Include basic plate information				Yes
Place plate information at				Beginning of plate
Include protocol information				Yes
Protocol info level				Large
Include error and warning information				Yes
Include background information				Yes
Add plate number to the file name				Yes
Each plate to separate file				No
Field separator to use				System
File name format				<DefaultDataFolder>\<Date>\<ProtocolName>_<AssayID>.csv
Operations:
Plate 1
Group 1
Measurement
Label				Lilly FRET(1)
Labels:
Lilly FRET				6000025
Light source				Laser
Top mirror				LANCE/DELFIA Bias
Bottom mirror				N/A
Exc. filter				N/A
Using of excitation filter				Top
Ems. filter				APC 665
Using of emission filter				Top
2nd ems. filter				Europium 615
Using of 2nd emission filter				Top
Measurement height				7.3 mm
Cycle				16600
Delay				30
Number of flashes				20
Number of flashes for 2nd detector				5
Number of sequence windows				1
Total time of windows				500
Excitation light				100%
Reference excitation light				100%
Reference AD gain				4
Reference signal				323509
Last edited				13-06-14 09:17:06
Last edited by				EnVision
Factory preset				No
Filters:
APC 665				205
Filter type				Emission
Description				M665 CWL=665nm BW=7 5nm Tmin=75%
Used with				Luminescence DELFIA - Time-resolved Fluorescence Fluorescence Intensity LANCE - Time-resolved Fluorescence
Last edited				26-02-19 14:51:38
Last edited by				Installation
Factory preset				Yes
Europium 615				203
Filter type				Emission
Description				M615 CWL=615nm BW=8 5nm Tmin=80%
Used with				Luminescence DELFIA - Time-resolved Fluorescence Fluorescence Intensity LANCE - Time-resolved FluorescenceLuminescence Absorbance DELFIA - Time-resolved Fluorescence Fluorescence Intensity LANCE - Time-resolved Fluorescence
Last edited				26-02-19 14:51:38
Last edited by				Installation
Factory preset				Yes
Mirror modules:
LANCE/DELFIA Bias				445
Used by				Top
Dual				No
Bias				Yes
Description				D400
Used with				Luminescence DELFIA - Time-resolved Fluorescence Fluorescence Intensity LANCE - Time-resolved Fluorescence
Last edited				26-02-19 14:51:38
Last edited by				Installation
Factory preset				Yes
Instrument:
Serial number				1040204
Nickname				EnVision
Normalization:
Notifications for plate 1 repeat 1:
WARNING: Plate height defined in the plate editor does not match the actual plate height. Measured height is 14.85 mm. Plate editor height is 14.35 mm. The results may be affected.
Exported with EnVision Workstation version 1.14.3049.528
