## Supplementary material for "Genome-wide arrayed CRISPR activation screen for prion protein modulators": Plate_XXXVIII_A.csv

Plate information
Plate	Repeat	Barcode	Measured height	Chamber temperature at start	Chamber temperature at end	Humidity at start	Humidity at end	Ambient temperature at start	Ambient temperature at end	Formula	Measurement date
1	1	=""	N/A	N/A	N/A	N/A	N/A	N/A	N/A	Calc 1: Label ratio = X / Y where X = Lilly FRET(1) channel 1 window 1 Y = Lilly FRET(1) channel 2 window 1	16-01-24 09:27:16
Background information
Plate	Label	Result	Signal	Flashes/Time	Meastime	MeasInfo
1	Lilly FRET	0	66	20	00:00:00.000	De=1st Ex=Top Em=Top Wdw=1 (14)
1	Lilly FRET	0	68	5	00:00:00.000	De=2nd Ex=Top Em=Top Wdw=1 (142)
Calculated results: Calc 1: Label ratio = X / Y where X = Lilly FRET(1) channel 1 window 1 Y = Lilly FRET(1) channel 2 window 1
	01	02	03	04	05	06	07	08	09	10	11	12	13	14	15	16	17	18	19	20	21	22	23	24
A	0.0311329588	0.04378838107	0.04604782431	0.04430625729	0.05564218691	0.04557786218	0.04296685667	0.03276633482	0.03595729629	0.03894246982	0.04773601954	0.03524000601	0.05758580223	0.05912777311	0.04741743132	0.05203598226	0.05065723994	0.06066473056	0.04343195266	0.04780180478	0.0476150773	0.043943752	0.04839679919	0.02093210179
B	0.01847974877	0.03554625172	0.02842463423	0.04186413365	0.03348891482	0.04055356228	0.04656749706	0.03680523696	0.05076239447	0.04260120538	0.02988055847	0.04410578772	0.08995865575	0.04568904545	0.03232348316	0.03951018385	0.04670492088	0.04873497046	0.04143085437	0.03698195036	0.03489800259	0.03972420817	0.03515579314	0.02200577201
C	0.17206982544	0.04439698698	0.03837988251	0.04217143561	0.10131764901	0.04134232239	0.03857505236	0.04211653431	0.03209457146	0.04021020836	0.04039683302	0.04323596309	0.03216273796	0.04404549815	0.0417509757	0.03334221912	0.04717344636	0.03557707453	0.03955707222	0.03798972205	0.04210995687	0.03775555371	0.02960361961	0.02065972222
D	0.01738069302	0.04372537712	0.04021959413	0.02809786122	0.03240323403	0.04135815528	0.03729831041	0.03310749555	0.03609489453	0.03983880806	0.04002624214	0.0416663742	0.10243734932	0.03572764684	0.04330105547	0.03935042332	0.04181681523	0.03409756098	0.03508267333	0.03549562117	0.03098250032	0.04246305145	0.03989562111	0.03510028653
E	0.13552361396	0.03756651467	0.05112468759	0.03855810993	0.09722103402	0.04129444644	0.04110638059	0.03469906753	0.04222618734	0.03962565852	0.04251763832	0.03882865024	0.03239997408	0.0334816137	0.03826436944	0.03703048737	0.04088413446	0.04149389358	0.03360084306	0.04051498348	0.05032052655	0.03827362144	0.04447112792	0.02045467495
F	0.01758866243	0.03790558478	0.03777038152	0.04186004058	0.03361648677	0.03676239687	0.03746052566	0.03799335775	0.04065406219	0.04084948607	0.04456185824	0.0382252082	0.09080419733	0.04047729297	0.04157690188	0.05188266667	0.03814361048	0.04115735281	0.03974026718	0.03378421969	0.04014886258	0.0399025105	0.03982064078	0.05495689655
G	0.07807807808	0.04373564967	0.03722094635	0.05154087381	0.08029522972	0.04044251251	0.03696457124	0.03883318012	0.0333963099	0.04274184461	0.0274860788	0.03788038365	0.03100834492	0.03962211337	0.03267725773	0.03808373648	0.04440560663	0.04055395577	0.03690717845	0.02982348502	0.05199624697	0.03881405064	0.0389630484	0.02122533112
H	0.01826390032	0.04133468574	0.04858226351	0.03715399556	0.03252424135	0.03723481925	0.0357049705	0.02852702931	0.0390676251	0.04143060991	0.03659993074	0.04044675245	0.08544786663	0.03560726988	0.04078052904	0.04102333553	0.03971538259	0.03709810971	0.04191408111	0.03761315013	0.03492827356	0.04047293584	0.04440354885	0.34857142857
I	0.18229166667	0.04206577988	0.03561444626	0.03709775732	0.09699125116	0.03469086276	0.02898591352	0.03845480825	0.03291102068	0.04062629863	0.04531490015	0.04041088637	0.03165990143	0.03359118809	0.04153983378	0.03557465667	0.03864343322	0.03589357073	0.03397677394	0.03045551601	0.02838770833	0.03714727262	0.0336273701	0.02092640656
J	0.01805134327	0.04985337243	0.04373196446	0.03943416542	0.03324899073	0.03355907013	0.0391430895	0.03741234852	0.04108519916	0.03656707892	0.03861489278	0.03596879157	0.08367278652	0.03787041329	0.03545915986	0.03399329487	0.02558664519	0.03453869792	0.03866231531	0.03844663816	0.03714306162	0.03774003854	0.03710540222	0.09259259259
K	0.03783102144	0.05429287625	0.03059770482	0.03788178733	0.08883259628	0.03006399135	0.03968940561	0.03521749903	0.04129453977	0.04021910461	0.03392062065	0.0421574485	0.0319968469	0.04382598255	0.03898195413	0.0382766907	0.03300909632	0.04389555095	0.04368262182	0.03709877612	0.03139512624	0.03709476966	0.04132290954	0.02029397145
L	0.01842108907	0.03920592401	0.04113200914	0.03438105612	0.03248490571	0.0374173264	0.04499504883	0.03999559125	0.03997445538	0.04686934106	0.03715452127	0.03701211782	0.09380192816	0.04062675991	0.040642987	0.03429028823	0.04306409289	0.04469213289	0.05049801086	0.0276934394	0.04023572734	0.03595212094	0.03941735858	0.022958347
M	0.05283018868	0.04154023884	0.03751229173	0.0342616343	0.08790155142	0.04057250503	0.03482817294	0.0374166157	0.03405312028	0.04428264248	0.03884340583	0.040291885	0.0321500963	0.03307572524	0.03990753478	0.0311950727	0.0362950163	0.04768185192	0.03998963738	0.046845654	0.03771079348	0.04459961545	0.04139182178	0.02052249554
N	0.01766204877	0.03825376387	0.03602095868	0.0275734906	0.03238574256	0.04014090042	0.03736869919	0.04263024508	0.0402245496	0.03203015632	0.03256145813	0.03202681979	0.0967890613	0.0379460099	0.03968835465	0.03211566528	0.03010754238	0.04774711288	0.04276057676	0.04101125616	0.03526448363	0.0403602279	0.04402344783	0.34042553191
O	0.04196157735	0.04307208878	0.03815239676	0.03161692543	0.09067192301	0.04472271914	0.03421239688	0.04371596571	0.04281692958	0.04097854552	0.0352401607	0.04202370165	0.03335742323	0.0448491593	0.02848876981	0.02709557907	0.03978018667	0.03863368669	0.04482597608	0.04123028641	0.03706712704	0.04511055374	0.03608075385	0.02038048302
P	0.01805552735	0.04216824812	0.05045099813	0.03576200637	0.05641805321	0.0409696142	0.04469434833	0.04181952631	0.03936739832	0.04110605319	0.04605516631	0.04369319776	0.05358872806	0.04444890671	0.0441713174	0.04225130403	0.04282629474	0.03523498403	0.03683016484	0.03238023798	0.04180866998	0.04195701283	0.05150701154	0.04088307441
Plate information
Plate	Repeat	Barcode	Measured height	Chamber temperature at start	Chamber temperature at end	Humidity at start	Humidity at end	Ambient temperature at start	Ambient temperature at end	Group	Label	ScanX	ScanY	Measinfo	Kinetics	Measurement date
1	1	=""	14.9	24.33	24.16	20.1	20.6	22.92	23.04	1	Lilly FRET(1)	0	0	De=1st Ex=Top Em=Top Wdw=1 (14)	0	16-01-24 09:27:16
Background information
Plate	Label	Result	Signal	Flashes/Time	Meastime	MeasInfo
1	Lilly FRET	0	66	20	00:00:00.000	De=1st Ex=Top Em=Top Wdw=1 (14)
1	Lilly FRET	0	68	5	00:00:00.000	De=2nd Ex=Top Em=Top Wdw=1 (142)
Results for Lilly FRET(1) - channel 1 window 1 (Counts)
	01	02	03	04	05	06	07	08	09	10	11	12	13	14	15	16	17	18	19	20	21	22	23	24
A	133	6446	6869	6612	8207	6804	6294	4914	5591	5774	7132	5164	8391	8654	6966	7601	7380	8836	6239	6950	6853	6325	6919	3073
B	2754	5213	4177	6157	4879	5934	6765	5375	7414	6192	4443	6399	12881	6589	4686	5740	6715	7077	5937	5321	5086	5773	5110	61
C	69	6507	5586	6165	14625	6028	5581	6136	4686	5884	5888	6292	4680	6428	6087	4878	6856	5195	5680	5500	6044	5459	4266	2975
D	2521	6293	5795	3999	4637	5865	5393	4784	5243	5813	5735	5936	14319	5157	6162	5675	5953	4893	5001	5038	4651	6114	5718	49
E	66	5429	7364	5513	13637	5866	5851	4912	5940	5551	5954	5504	4500	4802	5419	5235	5771	5854	4974	5677	7049	5366	6185	2872
F	2507	5326	5345	5962	4737	5151	5255	5331	5696	5707	6258	5462	12513	5682	5809	7296	5302	5724	5551	4713	5653	5501	5506	51
G	78	6324	5397	7511	11510	5787	5271	5534	4755	6069	3934	5395	4459	5662	4735	5424	6352	5760	5200	4229	7426	5463	5540	3048
H	2662	5909	6982	5318	4659	5355	5065	4057	5598	5865	5179	5787	12096	5086	5789	5840	5576	5242	5894	5327	4950	5744	6201	61
I	70	6056	5045	5295	13636	4955	4136	5494	4707	5768	6372	5724	4516	4794	5868	5041	5491	5048	4807	4279	4013	5192	4769	2951
J	2601	7021	6168	5567	4678	4787	5487	5202	5738	5121	5375	5002	11503	5310	4939	4725	3559	4833	5414	5359	5190	5269	5126	65
K	90	7754	4402	5358	12414	4280	5643	4975	5812	5639	4792	5927	4465	6132	5422	5352	4605	6124	6078	5141	4428	5283	5735	2858
L	2661	5591	5850	4861	4541	5284	6316	5806	5571	6600	5224	5226	12814	5699	5656	4798	5990	6195	6956	3840	5660	5037	5488	70
M	70	5969	5417	4862	12193	5729	4892	5323	4731	6240	5442	5621	4457	4588	5628	4295	5020	6616	5557	6510	5282	6170	5704	2850
N	2509	5318	5101	3918	4533	5618	5162	5921	5546	4393	4518	4490	13230	5260	5471	4467	4177	6640	5940	5702	4872	5490	5993	64
O	83	6086	5378	4478	12512	6275	4765	6037	5993	5774	4956	5890	4708	6287	3998	3803	5545	5412	6240	5728	5110	6241	5081	2870
P	2667	5955	7137	5112	7904	5760	6355	5825	5551	5707	6455	6072	7523	6198	6221	5905	6049	4886	5130	4403	5778	5702	7133	50
Plate information
Plate	Repeat	Barcode	Measured height	Chamber temperature at start	Chamber temperature at end	Humidity at start	Humidity at end	Ambient temperature at start	Ambient temperature at end	Group	Label	ScanX	ScanY	Measinfo	Kinetics	Measurement date
1	1	=""	14.9	24.33	24.16	20.1	20.6	22.92	23.04	1	Lilly FRET(1)	0	0	De=2nd Ex=Top Em=Top Wdw=1 (142)	0	16-01-24 09:27:16
Background information
Plate	Label	Result	Signal	Flashes/Time	Meastime	MeasInfo
1	Lilly FRET	0	66	20	00:00:00.000	De=1st Ex=Top Em=Top Wdw=1 (14)
1	Lilly FRET	0	68	5	00:00:00.000	De=2nd Ex=Top Em=Top Wdw=1 (142)
Results for Lilly FRET(1) - channel 2 window 1 (Counts)
	01	02	03	04	05	06	07	08	09	10	11	12	13	14	15	16	17	18	19	20	21	22	23	24
A	4272	147208	149171	149234	147496	149283	146485	149971	155490	148270	149405	146538	145713	146361	146908	146072	145685	145653	143650	145392	143925	143934	142964	146808
B	149028	146654	146950	147071	145690	146325	145273	146039	146053	145348	148692	145083	143188	144214	144972	145279	143775	145214	143299	143881	145739	145327	145353	2772
C	401	146564	145545	146189	144348	145807	144679	145691	146006	146331	145754	145527	145510	145940	145793	146301	145336	146021	143590	144776	143529	144588	144104	144000
D	145046	143921	144084	142324	143103	141810	144591	144499	145256	145913	143281	142465	139783	144342	142306	144217	142359	143500	142549	141933	150117	143984	143324	1396
E	487	144517	144040	142979	140268	142053	142338	141560	140671	140086	140036	141751	138889	143422	141620	141370	141155	141081	148032	140121	140082	140201	139079	140408
F	142535	140507	141513	142427	140913	140116	140281	140314	140109	139708	140434	142890	137802	140375	139717	140625	139001	139076	139682	139503	140801	137861	138270	928
G	999	144596	144999	145729	143346	143092	142596	142507	142381	141992	143127	142422	143800	142900	144902	142423	143045	142033	140894	141801	142818	140748	142186	143602
H	145752	142955	143715	143134	143247	143817	141857	142216	143290	141562	141503	143077	141560	142836	141955	142358	140399	141301	140621	141626	141719	141922	139651	175
I	384	143965	141656	142731	140590	142833	142690	142869	143022	141977	140616	141645	142641	142716	141262	141702	142094	140638	141479	140500	141364	139768	141819	141018
J	144089	140833	141041	141172	140696	142644	140178	139045	139661	140044	139195	139065	137476	140215	139287	138998	139096	139930	140033	139388	139730	139613	138147	702
K	2379	142818	143867	141440	139746	142363	142179	141265	140745	140207	141271	140592	139545	139917	139090	139824	139507	139513	139140	138576	141041	142419	138785	140830
L	144454	142606	142225	141386	139788	141218	140371	145166	139364	140817	140602	141197	136607	140277	139163	139923	139095	138615	137748	138661	140671	140103	139228	3049
M	1325	143692	144406	141908	138712	141204	140461	142263	138930	140913	140101	139507	138631	138712	141026	137682	138311	138753	138961	138967	140066	138342	137805	138872
N	142056	139019	141612	142093	139969	139957	138137	138892	137876	137152	138753	140195	136689	138618	137849	139091	138736	139066	138913	139035	138156	136025	136132	188
O	1978	141298	140961	141633	137992	140309	139277	138096	139968	140903	140635	140159	141138	140181	140336	140355	139391	140085	139205	138927	137858	138349	140823	140821
P	147711	141220	141464	142945	140097	140592	142188	139289	141005	138836	140158	138969	140384	139441	140838	139759	141245	138669	139288	135978	138201	135901	138486	1223
Basic assay information
Assay ID:				19135
Assay Started:				16-01-24 09:21:31
Assay Finished:				16-01-24 09:27:23
Assay Exported:				16-01-24 09:27:23
Protocol ID:				100202
Protocol Name:				Lilly FRET_384
Serial#:				="1040204"
Protocol information
Protocol:
Protocol name				Lilly FRET_384
Number of assay repeats				1
Start assay repeat each				N/A
Number of plate repeats				1
Start plate repeat each				N/A
Is label meas. height used				Yes
Height of measurement				Defined in label
Is gripper height used				No
Mode of measurement				By Columns bi-directional
Rotated plate				No
Soft move				No
Protocol notes
Plate type:
Name of the plate type				384 OptiPlate
Number of rows				16
Number of columns				24
Number of the wells in the plate				384
Height of the plate				14.35 mm
Coordinates of corners:
384 OptiPlate + Lilly FRET
12.1 mm x------------------------------------------------------- x 115.6 mm
9 mm 9 mm
12.1 mm x------------------------------------------------------- x 115.6 mm
76.5 mm 76.5 mm
Platemap:
Plate				1
Group				1
	01	02	03	04	05	06	07	08	09	10	11	12	13	14	15	16	17	18	19	20	21	22	23	24
A	-	-	-	-	-	-	-	-	-	-	-	-	-	-	-	-	-	-	-	-	-	-	-	-
B	-	-	-	-	-	-	-	-	-	-	-	-	-	-	-	-	-	-	-	-	-	-	-	-
C	-	-	-	-	-	-	-	-	-	-	-	-	-	-	-	-	-	-	-	-	-	-	-	-
D	-	-	-	-	-	-	-	-	-	-	-	-	-	-	-	-	-	-	-	-	-	-	-	-
E	-	-	-	-	-	-	-	-	-	-	-	-	-	-	-	-	-	-	-	-	-	-	-	-
F	-	-	-	-	-	-	-	-	-	-	-	-	-	-	-	-	-	-	-	-	-	-	-	-
G	-	-	-	-	-	-	-	-	-	-	-	-	-	-	-	-	-	-	-	-	-	-	-	-
H	-	-	-	-	-	-	-	-	-	-	-	-	-	-	-	-	-	-	-	-	-	-	-	-
I	-	-	-	-	-	-	-	-	-	-	-	-	-	-	-	-	-	-	-	-	-	-	-	-
J	-	-	-	-	-	-	-	-	-	-	-	-	-	-	-	-	-	-	-	-	-	-	-	-
K	-	-	-	-	-	-	-	-	-	-	-	-	-	-	-	-	-	-	-	-	-	-	-	-
L	-	-	-	-	-	-	-	-	-	-	-	-	-	-	-	-	-	-	-	-	-	-	-	-
M	-	-	-	-	-	-	-	-	-	-	-	-	-	-	-	-	-	-	-	-	-	-	-	-
N	-	-	-	-	-	-	-	-	-	-	-	-	-	-	-	-	-	-	-	-	-	-	-	-
O	-	-	-	-	-	-	-	-	-	-	-	-	-	-	-	-	-	-	-	-	-	-	-	-
P	-	-	-	-	-	-	-	-	-	-	-	-	-	-	-	-	-	-	-	-	-	-	-	-
- - Undefined
Calculations:
Plate				1
Formula index				Calc 1
Formula name				Label ratio
Formula				Label ratio where X = Lilly FRET(1) channel 1 window 1 Y = Lilly FRET(1) channel 2 window 1
Auto export parameters:
Export format				Plate2
Include basic assay information				Yes
Place assay information at				End of file
Include basic plate information				Yes
Place plate information at				Beginning of plate
Include protocol information				Yes
Protocol info level				Large
Include error and warning information				Yes
Include background information				Yes
Add plate number to the file name				Yes
Each plate to separate file				No
Field separator to use				System
File name format				<DefaultDataFolder>\<Date>\<ProtocolName>_<AssayID>.csv
Operations:
Plate 1
Group 1
Measurement
Label				Lilly FRET(1)
Labels:
Lilly FRET				6000025
Light source				Laser
Top mirror				LANCE/DELFIA Bias
Bottom mirror				N/A
Exc. filter				N/A
Using of excitation filter				Top
Ems. filter				APC 665
Using of emission filter				Top
2nd ems. filter				Europium 615
Using of 2nd emission filter				Top
Measurement height				7.3 mm
Cycle				16600
Delay				30
Number of flashes				20
Number of flashes for 2nd detector				5
Number of sequence windows				1
Total time of windows				500
Excitation light				100%
Reference excitation light				100%
Reference AD gain				4
Reference signal				323509
Last edited				13-06-14 09:17:06
Last edited by				EnVision
Factory preset				No
Filters:
APC 665				205
Filter type				Emission
Description				M665 CWL=665nm BW=7 5nm Tmin=75%
Used with				Luminescence DELFIA - Time-resolved Fluorescence Fluorescence Intensity LANCE - Time-resolved Fluorescence
Last edited				26-02-19 14:51:38
Last edited by				Installation
Factory preset				Yes
Europium 615				203
Filter type				Emission
Description				M615 CWL=615nm BW=8 5nm Tmin=80%
Used with				Luminescence DELFIA - Time-resolved Fluorescence Fluorescence Intensity LANCE - Time-resolved FluorescenceLuminescence Absorbance DELFIA - Time-resolved Fluorescence Fluorescence Intensity LANCE - Time-resolved Fluorescence
Last edited				26-02-19 14:51:38
Last edited by				Installation
Factory preset				Yes
Mirror modules:
LANCE/DELFIA Bias				445
Used by				Top
Dual				No
Bias				Yes
Description				D400
Used with				Luminescence DELFIA - Time-resolved Fluorescence Fluorescence Intensity LANCE - Time-resolved Fluorescence
Last edited				26-02-19 14:51:38
Last edited by				Installation
Factory preset				Yes
Instrument:
Serial number				1040204
Nickname				EnVision
Normalization:
Notifications for plate 1 repeat 1:
WARNING: Plate height defined in the plate editor does not match the actual plate height. Measured height is 14.90 mm. Plate editor height is 14.35 mm. The results may be affected.
Exported with EnVision Workstation version 1.14.3049.528
