## Supplementary material for "Genome-wide arrayed CRISPR activation screen for prion protein modulators": Plate_XXXVIII_B.csv

Plate information
Plate	Repeat	Barcode	Measured height	Chamber temperature at start	Chamber temperature at end	Humidity at start	Humidity at end	Ambient temperature at start	Ambient temperature at end	Formula	Measurement date
1	1	=""	N/A	N/A	N/A	N/A	N/A	N/A	N/A	Calc 1: Label ratio = X / Y where X = Lilly FRET(1) channel 1 window 1 Y = Lilly FRET(1) channel 2 window 1	16-01-24 09:33:40
Background information
Plate	Label	Result	Signal	Flashes/Time	Meastime	MeasInfo
1	Lilly FRET	0	123	20	00:00:00.000	De=1st Ex=Top Em=Top Wdw=1 (14)
1	Lilly FRET	0	75	5	00:00:00.000	De=2nd Ex=Top Em=Top Wdw=1 (142)
Calculated results: Calc 1: Label ratio = X / Y where X = Lilly FRET(1) channel 1 window 1 Y = Lilly FRET(1) channel 2 window 1
	01	02	03	04	05	06	07	08	09	10	11	12	13	14	15	16	17	18	19	20	21	22	23	24
A	0.06039807824	0.04211079776	0.04262048496	0.04326739947	0.05464181161	0.04272399669	0.04215991976	0.03350492858	0.03382530488	0.03745977779	0.0462176602	0.03457890652	0.05596908297	0.05702993046	0.04787638441	0.04994094704	0.0502562407	0.05992488716	0.04474452657	0.04656634109	0.04546430972	0.04304796558	0.04722087631	0.02149469099
B	0.01799455915	0.03533920051	0.0282694468	0.04155563755	0.03298312683	0.04008536007	0.04514420972	0.03622497617	0.03999617914	0.04118494643	0.02932533449	0.04273098993	0.10459391791	0.04448632328	0.03221356143	0.03756436822	0.04570727379	0.04958283176	0.04074125679	0.03648920625	0.03709570318	0.04059678643	0.03685692347	0.10250569476
C	0.05227032735	0.0428155153	0.0374676647	0.0404743083	0.09578778807	0.04108187536	0.03920673775	0.04188108078	0.0329259201	0.03832814706	0.03953470796	0.04203530691	0.03360775755	0.04301031265	0.04149306035	0.03235356457	0.04693419827	0.0341247004	0.0389438207	0.03720868736	0.04038801442	0.03478092846	0.02994988604	0.02072942535
D	0.01816157003	0.04309942864	0.037576496	0.0272259429	0.03291682338	0.03916314323	0.03922378759	0.03308242405	0.03546443021	0.03939135085	0.0378397646	0.04587686495	0.09884317935	0.03684675117	0.04158597134	0.03957508852	0.0407588319	0.03537584212	0.03418149129	0.03375925809	0.03155625383	0.03932196222	0.04043314622	0.04671532847
E	0.05259938838	0.03657544038	0.04886750824	0.03654593183	0.09282374672	0.0391082079	0.04139151361	0.03442561047	0.04194318174	0.0395478601	0.04241472977	0.03842549869	0.03417003101	0.03439503837	0.03616763911	0.03750587699	0.03901812088	0.04321890586	0.03265862148	0.03838242436	0.0483025157	0.03796771694	0.04167143675	0.02029835796
F	0.01853909668	0.03695052328	0.0370549151	0.04077428821	0.03363836458	0.03682564504	0.03759366303	0.03706965743	0.03986573347	0.04041444845	0.04344667972	0.03730837944	0.08484537052	0.04152352502	0.04061874745	0.05005266454	0.03708086223	0.04082571445	0.03978467612	0.03459956274	0.04090347394	0.03760311058	0.04076819161	0.10382513661
G	0.03385049365	0.04238822473	0.03677864935	0.04916583111	0.09325857963	0.03895298	0.03779059556	0.03798452901	0.0335321777	0.04338747748	0.02902639333	0.03836699044	0.03157716988	0.03742028637	0.03353713737	0.03760989906	0.04522279021	0.03940189796	0.03697364885	0.02981931755	0.05164478808	0.03697396709	0.03952761916	0.02130348692
H	0.0182758282	0.04039265839	0.03813803677	0.03675245973	0.03204948187	0.03727088868	0.03478767378	0.02835199641	0.03883357545	0.04159668843	0.036132916	0.04079528927	0.08592637932	0.03649530178	0.03941860218	0.03975792752	0.03820162834	0.0363696537	0.03383668105	0.03742751713	0.03530511207	0.04039995745	0.04317107014	0.04336399474
I	0.062500	0.0415665245	0.03517775169	0.03629085778	0.0894623564	0.0344211478	0.02828517145	0.03556243301	0.03095607125	0.03841255466	0.04451878538	0.03971340839	0.03183147215	0.03322084846	0.04135046477	0.03774117837	0.03838369592	0.0350953114	0.03261528912	0.03023841003	0.02763086423	0.03808586838	0.03285284222	0.02080878909
J	0.01793319091	0.04227241908	0.04323741675	0.03774038802	0.03183531293	0.03362298025	0.03877173457	0.03608576741	0.03891807326	0.03649182338	0.03753194284	0.03474417474	0.08805748664	0.03841708758	0.03800378881	0.03352645144	0.02527952631	0.03475048837	0.03738331293	0.03870777252	0.03674968188	0.03900747643	0.03712150724	0.04649639817
K	0.15076071923	0.05013391068	0.03003598651	0.03680086806	0.08524230174	0.03140468752	0.03955641122	0.035403669	0.04222760082	0.04059494916	0.03383579103	0.04373204988	0.03174127008	0.04161528977	0.03833953341	0.03665339793	0.03195496799	0.04282083315	0.04400855563	0.03681794929	0.03293229943	0.0372514078	0.04082101335	0.02042827256
L	0.01872606344	0.03839112188	0.03945712681	0.03285571192	0.03255977295	0.03714976152	0.04194262051	0.03873169203	0.037565913	0.04662022999	0.03771288672	0.03716240039	0.08908770622	0.04022538181	0.04009934063	0.0339213414	0.0429556721	0.04411077984	0.04058979813	0.02764637484	0.03921877123	0.03562145473	0.0408805711	0.16473988439
M	0.07293354943	0.0395148225	0.03723595458	0.03224374467	0.08022934958	0.04051018087	0.03395854745	0.03687227433	0.03377368342	0.04160562555	0.03853337405	0.03951520728	0.03261682929	0.03203862506	0.04079525103	0.03082050353	0.03509092637	0.04630352445	0.04202016968	0.04713596886	0.03696801813	0.04550408129	0.04069464544	0.01982633029
N	0.01825516107	0.03919829855	0.03580083248	0.02789235076	0.03234256999	0.03999111627	0.03906149377	0.04259594133	0.04121302981	0.0316855488	0.03192574459	0.03170180669	0.0866186755	0.03752608998	0.03914831173	0.03242942828	0.03039825517	0.04774495677	0.04131235981	0.04147618292	0.03675897317	0.04062795209	0.04160587074	0.11486486486
O	0.02561960457	0.0412984852	0.03687799771	0.03070156861	0.09298880125	0.04439933673	0.03553163044	0.04335624986	0.04156591166	0.04095770106	0.03510034323	0.04016181115	0.03280193999	0.04392587509	0.02896426478	0.0272302552	0.03987347159	0.03821719989	0.04330396381	0.04084434159	0.03865797689	0.04392623164	0.03560491697	0.02037919065
P	0.01831206246	0.04127090444	0.05083328649	0.03645487521	0.05485759764	0.04090841156	0.04500788377	0.04052692197	0.03876167875	0.04021138047	0.04616757434	0.04299429426	0.05290172268	0.04389315707	0.0462546166	0.04270081961	0.0473438321	0.03610790537	0.03752673674	0.0334564574	0.04244157311	0.04147897485	0.05140323907	0.05811138015
Plate information
Plate	Repeat	Barcode	Measured height	Chamber temperature at start	Chamber temperature at end	Humidity at start	Humidity at end	Ambient temperature at start	Ambient temperature at end	Group	Label	ScanX	ScanY	Measinfo	Kinetics	Measurement date
1	1	=""	14.9	24.14	24.11	20.6	20.6	22.92	23.14	1	Lilly FRET(1)	0	0	De=1st Ex=Top Em=Top Wdw=1 (14)	0	16-01-24 09:33:40
Background information
Plate	Label	Result	Signal	Flashes/Time	Meastime	MeasInfo
1	Lilly FRET	0	123	20	00:00:00.000	De=1st Ex=Top Em=Top Wdw=1 (14)
1	Lilly FRET	0	75	5	00:00:00.000	De=2nd Ex=Top Em=Top Wdw=1 (142)
Results for Lilly FRET(1) - channel 1 window 1 (Counts)
	01	02	03	04	05	06	07	08	09	10	11	12	13	14	15	16	17	18	19	20	21	22	23	24
A	88	6167	6347	6361	7970	6248	6179	4966	4987	5553	6808	5035	8226	8340	6990	7273	7296	8696	6405	6789	6561	6294	6822	3158
B	2626	5192	4127	6082	4797	5917	6599	5320	5862	6031	4331	6218	14872	6468	4670	5493	6593	7167	5848	5294	5363	5940	5328	45
C	99	6230	5446	5888	13758	5983	5670	6104	4814	5592	5754	6110	4866	6306	6015	4732	6801	4969	5581	5347	5804	5040	4297	2980
D	2593	6193	5428	3862	4726	5539	5791	4751	5049	5672	5414	7140	13765	5343	5905	5700	5816	5062	4867	4827	4479	5579	5683	64
E	86	5168	6999	5165	12865	5508	5848	4923	6099	5500	5918	5413	4672	4908	5083	5265	5495	6057	4579	5374	6724	5243	5824	2837
F	2636	5236	5220	5780	4753	5181	5268	5219	5582	5648	6101	5179	11723	5838	5664	7033	5202	5680	5543	4811	5594	5174	5583	57
G	96	6134	5256	7061	13041	5524	5379	5372	4778	6213	4167	5447	4488	5287	4816	5313	6803	5626	5228	4220	7294	5211	5593	3034
H	2605	5843	5423	5252	4565	5289	4957	4046	5480	5969	5114	5778	12073	5589	5565	5617	5410	5165	4737	5254	4949	5697	6098	66
I	61	5984	5004	5195	12553	4797	3975	5010	4374	5429	6228	5626	4518	4686	5912	5612	5443	4947	4624	4254	3866	5381	4638	2932
J	2535	5923	6057	5334	4460	4682	5365	5027	5423	5119	5258	4858	12046	5385	5256	4670	3518	4892	5162	5375	5054	5400	5241	71
K	109	7132	4240	5223	11956	4403	5568	4954	5897	5737	4752	6106	4444	5805	5318	5092	4462	5964	6152	5110	4574	5226	5688	2861
L	2655	5452	5550	4625	4543	5273	5915	5437	5222	6519	5299	5270	12188	5647	5522	4742	5979	6140	5668	3828	5484	4961	5675	57
M	90	5561	5283	4576	11194	5698	4758	5056	4722	5822	5426	5497	4446	4446	5649	4254	4799	6406	5775	6491	5138	6305	5624	2749
N	2575	5437	5023	3956	4531	5582	5459	5936	5663	4349	4382	4392	11816	5178	5389	4493	4237	6627	5728	5752	5092	5634	5817	68
O	184	5758	5213	4349	12804	6212	5023	6010	5810	5741	4878	5659	4572	6208	4051	3806	5622	5330	6060	5683	5374	6088	4953	2871
P	2587	5792	7235	5216	7720	5748	6394	5630	5439	5570	6519	5983	7493	6136	6525	5908	6668	5006	5316	4556	6011	5663	7189	48
Plate information
Plate	Repeat	Barcode	Measured height	Chamber temperature at start	Chamber temperature at end	Humidity at start	Humidity at end	Ambient temperature at start	Ambient temperature at end	Group	Label	ScanX	ScanY	Measinfo	Kinetics	Measurement date
1	1	=""	14.9	24.14	24.11	20.6	20.6	22.92	23.14	1	Lilly FRET(1)	0	0	De=2nd Ex=Top Em=Top Wdw=1 (142)	0	16-01-24 09:33:40
Background information
Plate	Label	Result	Signal	Flashes/Time	Meastime	MeasInfo
1	Lilly FRET	0	123	20	00:00:00.000	De=1st Ex=Top Em=Top Wdw=1 (14)
1	Lilly FRET	0	75	5	00:00:00.000	De=2nd Ex=Top Em=Top Wdw=1 (142)
Results for Lilly FRET(1) - channel 2 window 1 (Counts)
	01	02	03	04	05	06	07	08	09	10	11	12	13	14	15	16	17	18	19	20	21	22	23	24
A	1457	146447	148919	147016	145859	146241	146561	148217	147434	148239	147303	145609	146974	146239	146001	145632	145176	145115	143146	145792	144311	146209	144470	146920
B	145933	146919	145988	146358	145438	147610	146176	146860	146564	146437	147688	145515	142188	145393	144970	146229	144244	144546	143540	145084	144572	146317	144559	439
C	1894	145508	145352	145475	143630	145636	144618	145746	146207	145898	145543	145354	144788	146616	144964	146259	144905	145613	143309	143703	143706	144907	143473	143757
D	142774	143691	144452	141850	143574	141434	147640	143611	142368	143991	143077	155634	139261	145006	141995	144030	142693	143092	142387	142983	141937	141880	140553	1370
E	1635	141297	143224	141329	138596	140840	141285	143004	145411	139072	139527	140870	136728	142695	140540	140378	140832	140147	140208	140012	139206	138091	139760	139765
F	142186	141703	140872	141756	141297	140690	140130	140789	140020	139752	140425	138816	138169	140595	139443	140512	140288	139128	139325	139048	136761	137595	136945	549
G	2836	144710	142909	143616	139837	141812	142337	141426	142490	143198	143559	141971	142128	141287	143602	141266	150433	142785	141398	141519	141234	140937	141496	142418
H	142538	144655	142194	142902	142436	141907	142493	142706	141115	143497	141533	141634	140504	153143	141177	141280	141617	142014	139996	140378	140178	141015	141252	1522
I	976	143962	142249	143149	140316	139362	140533	140879	141297	141334	139896	141665	141935	141056	142973	148697	141805	140959	141774	140682	139916	141286	141175	140902
J	141358	140115	140087	141334	140096	139250	138374	139307	139344	140278	140094	139822	136797	140172	138302	139293	139164	140775	138083	138861	137525	138435	141185	1527
K	723	142259	141164	141926	140259	140202	140761	139929	139648	141323	140443	139623	140007	139492	138708	138923	139634	139278	139791	138791	138891	140290	139340	140051
L	141781	142012	140659	140767	139528	141939	141026	140376	139009	139832	140509	141810	136809	140384	137708	139794	139190	139195	139641	138463	139831	139270	138819	346
M	1234	140732	141879	141919	139525	140656	140112	137122	139813	139933	140813	139111	136310	138770	138472	138025	136759	138348	137434	137708	138985	138559	138200	138654
N	141056	138705	140304	141831	140094	139581	139754	139356	137408	137255	137256	138541	136414	137984	137656	138547	139383	138800	138651	138682	138524	138673	139812	592
O	7182	139424	141358	141654	137694	139912	141367	138619	139778	140169	138973	140905	139382	141329	139862	139771	140996	139466	139941	139138	139014	138596	139110	140879
P	141273	140341	142328	143081	140728	140509	142064	138920	140319	138518	141203	139158	141640	139794	141067	138358	140842	138640	141659	136177	141630	136527	139855	826
Basic assay information
Assay ID:				19136
Assay Started:				16-01-24 09:28:45
Assay Finished:				16-01-24 09:33:47
Assay Exported:				16-01-24 09:33:47
Protocol ID:				100202
Protocol Name:				Lilly FRET_384
Serial#:				="1040204"
Protocol information
Protocol:
Protocol name				Lilly FRET_384
Number of assay repeats				1
Start assay repeat each				N/A
Number of plate repeats				1
Start plate repeat each				N/A
Is label meas. height used				Yes
Height of measurement				Defined in label
Is gripper height used				No
Mode of measurement				By Columns bi-directional
Rotated plate				No
Soft move				No
Protocol notes
Plate type:
Name of the plate type				384 OptiPlate
Number of rows				16
Number of columns				24
Number of the wells in the plate				384
Height of the plate				14.35 mm
Coordinates of corners:
384 OptiPlate + Lilly FRET
12.1 mm x------------------------------------------------------- x 115.6 mm
9 mm 9 mm
12.1 mm x------------------------------------------------------- x 115.6 mm
76.5 mm 76.5 mm
Platemap:
Plate				1
Group				1
	01	02	03	04	05	06	07	08	09	10	11	12	13	14	15	16	17	18	19	20	21	22	23	24
A	-	-	-	-	-	-	-	-	-	-	-	-	-	-	-	-	-	-	-	-	-	-	-	-
B	-	-	-	-	-	-	-	-	-	-	-	-	-	-	-	-	-	-	-	-	-	-	-	-
C	-	-	-	-	-	-	-	-	-	-	-	-	-	-	-	-	-	-	-	-	-	-	-	-
D	-	-	-	-	-	-	-	-	-	-	-	-	-	-	-	-	-	-	-	-	-	-	-	-
E	-	-	-	-	-	-	-	-	-	-	-	-	-	-	-	-	-	-	-	-	-	-	-	-
F	-	-	-	-	-	-	-	-	-	-	-	-	-	-	-	-	-	-	-	-	-	-	-	-
G	-	-	-	-	-	-	-	-	-	-	-	-	-	-	-	-	-	-	-	-	-	-	-	-
H	-	-	-	-	-	-	-	-	-	-	-	-	-	-	-	-	-	-	-	-	-	-	-	-
I	-	-	-	-	-	-	-	-	-	-	-	-	-	-	-	-	-	-	-	-	-	-	-	-
J	-	-	-	-	-	-	-	-	-	-	-	-	-	-	-	-	-	-	-	-	-	-	-	-
K	-	-	-	-	-	-	-	-	-	-	-	-	-	-	-	-	-	-	-	-	-	-	-	-
L	-	-	-	-	-	-	-	-	-	-	-	-	-	-	-	-	-	-	-	-	-	-	-	-
M	-	-	-	-	-	-	-	-	-	-	-	-	-	-	-	-	-	-	-	-	-	-	-	-
N	-	-	-	-	-	-	-	-	-	-	-	-	-	-	-	-	-	-	-	-	-	-	-	-
O	-	-	-	-	-	-	-	-	-	-	-	-	-	-	-	-	-	-	-	-	-	-	-	-
P	-	-	-	-	-	-	-	-	-	-	-	-	-	-	-	-	-	-	-	-	-	-	-	-
- - Undefined
Calculations:
Plate				1
Formula index				Calc 1
Formula name				Label ratio
Formula				Label ratio where X = Lilly FRET(1) channel 1 window 1 Y = Lilly FRET(1) channel 2 window 1
Auto export parameters:
Export format				Plate2
Include basic assay information				Yes
Place assay information at				End of file
Include basic plate information				Yes
Place plate information at				Beginning of plate
Include protocol information				Yes
Protocol info level				Large
Include error and warning information				Yes
Include background information				Yes
Add plate number to the file name				Yes
Each plate to separate file				No
Field separator to use				System
File name format				<DefaultDataFolder>\<Date>\<ProtocolName>_<AssayID>.csv
Operations:
Plate 1
Group 1
Measurement
Label				Lilly FRET(1)
Labels:
Lilly FRET				6000025
Light source				Laser
Top mirror				LANCE/DELFIA Bias
Bottom mirror				N/A
Exc. filter				N/A
Using of excitation filter				Top
Ems. filter				APC 665
Using of emission filter				Top
2nd ems. filter				Europium 615
Using of 2nd emission filter				Top
Measurement height				7.3 mm
Cycle				16600
Delay				30
Number of flashes				20
Number of flashes for 2nd detector				5
Number of sequence windows				1
Total time of windows				500
Excitation light				100%
Reference excitation light				100%
Reference AD gain				4
Reference signal				323509
Last edited				13-06-14 09:17:06
Last edited by				EnVision
Factory preset				No
Filters:
APC 665				205
Filter type				Emission
Description				M665 CWL=665nm BW=7 5nm Tmin=75%
Used with				Luminescence DELFIA - Time-resolved Fluorescence Fluorescence Intensity LANCE - Time-resolved Fluorescence
Last edited				26-02-19 14:51:38
Last edited by				Installation
Factory preset				Yes
Europium 615				203
Filter type				Emission
Description				M615 CWL=615nm BW=8 5nm Tmin=80%
Used with				Luminescence DELFIA - Time-resolved Fluorescence Fluorescence Intensity LANCE - Time-resolved FluorescenceLuminescence Absorbance DELFIA - Time-resolved Fluorescence Fluorescence Intensity LANCE - Time-resolved Fluorescence
Last edited				26-02-19 14:51:38
Last edited by				Installation
Factory preset				Yes
Mirror modules:
LANCE/DELFIA Bias				445
Used by				Top
Dual				No
Bias				Yes
Description				D400
Used with				Luminescence DELFIA - Time-resolved Fluorescence Fluorescence Intensity LANCE - Time-resolved Fluorescence
Last edited				26-02-19 14:51:38
Last edited by				Installation
Factory preset				Yes
Instrument:
Serial number				1040204
Nickname				EnVision
Normalization:
Notifications for plate 1 repeat 1:
WARNING: Plate height defined in the plate editor does not match the actual plate height. Measured height is 14.90 mm. Plate editor height is 14.35 mm. The results may be affected.
Exported with EnVision Workstation version 1.14.3049.528
