## Supplementary material for "Genome-wide arrayed CRISPR activation screen for prion protein modulators": TRFRET-Validation-RawData.xlsx

### Sheet: Sheet1
MYH11	CEND1_P1	DENND1B	CCDC115	cBARP	PHF12	FBXL19	HPS6	ELP6	CCDC136	PDZD9	LOC101929627	NKAIN1	RAMP2	EIF2B1	LRP2	ELOVL2	PRNP	NT
16960.3	10736.1	13663.1	13817	3394.16	9872.88	1983.38	13549.5	867.244	908.064	574.252	1156.12	623.36	793.146	1811.57	1109.29	1261.48	17592.2	2773.54
16388.5	10173.9	13015	13312.1	3115.84	8840.74	1815.2	13173.9	773.887	709.216	380.318	969.087	514.89	723.949	1705.13	1121.59	1436.48	15109.5	2632.68
15700.2	9371.21	12954.7	12755.7	3123.01	9625.6	1865.35	12696.8	786.401	829.051	383.518	1095.95	615.985	550.03	1638.58	1274.46	1300.01	14165.7	2267.51
15607.1	10234.5	12594.6	13267.9	2717.83	9923.67	1907.69	12475.3	828.505	765.616	314.162	803.509	446.656	565.99	2037.75	1177.37	1235.06	13686.1	2559.04
SSBP4	FAM210B	MMS22L	CRNDE	HGF	PHF24	GRM1	SEPTIN1	AGRN	CES3	KCNH8	GJD3_P2	DUSP9_P2	HPSE	TMCC2	CERS2	MVK	12724.3	3226.34
12387.7	16163.1	10519.6	12229.9	7159.21	9052.85	8860.16	254.759	267.653	553.345	310.694	577.922	778.115	872.997	2790.69	1476.73	1048.8	11853.7	2752.46
12935.3	15995.2	10978.3	12741.9	7623.65	9254.99	8546.64	168.243	426.724	601.313	436.105	653.344	891.662	1007.43	2736.44	1635.39	922.738	13618.9	2881.77
13246.8	15894.1	11039.4	12381.9	7144.73	8915.41	8737.18	384.281	169.149	646.611	508.91	732.336	900.858	1016.33	2951.78	1327.19	1078.91	18884.8	2665.33
12650.7	15422.7	10544.1	11907.8	7676.38	8961.87	8667.65	246.017	294.964	627.037	432.973	763.384	780.576	817.741	2439.76	1370.34	1025.62	14517	2482.92
FFAR2_P1P2	WNT5A	B3GAT1	PRND	CBARP	ILK	DSP	EPB41	GSTP1	CLEC19A	RASGRP2_P1	LAPTM4B	ERICH1	MAGI2	APLP2	LPCAT3		13643.2	2858.77
6627.5	5327.33	6157.6	8038.16	8424.63	8415.23	9579.96	693.993	561.769	917.005	994.978	482.021	878.41	1039.01	1291.89	812.201		13578.8	3041.21
6645.59	5279.31	5908.9	8338.6	8099.48	8362.56	9934.45	624.916	388.746	881.846	893.737	573.779	897.456	970.203	1426.04	746.549		12527.3	2893.82
6756.23	5263.58	6272.55	8381.56	7595.75	7762.27	9026.56	450.417	484.556	833.593	886.041	384.73	826.038	815.598	1160.39	583.689		12245.7	2799.72
6866.99	5518.53	6659.16	9400.4	8194.51	8221.36	10757.3	555.669	728.424	1009.83	989.75	762.253	1044.26	1023.15	1353.37	782.871		11907.6	2704.73
																		2963.54
																		2530.28
																		2572.09
																		2591.43
																		2490.54
																		2625.35
																		2609.25
																		2767.25
																		2521.46
																		2825.23
																		2539.66
																		2541.58
																		2417.99
																		2191.62
